# Disordered proteins interact with the chemical environment to tune their protective function during drying

**DOI:** 10.1101/2024.02.28.582506

**Authors:** Shraddha KC, Kenny Nguyen, Vincent Nicholson, Annie Walgren, Tony Trent, Edith Gollub, Sofia Romero, Alex S. Holehouse, Shahar Sukenik, Thomas C. Boothby

**Author notes:** **Correspondence** *Thomas Boothby, *****Shahar Sukenik.

## Abstract

The conformational ensemble and function of intrinsically disordered proteins (IDPs) are sensitive to their solution environment. The inherent malleability of disordered proteins combined with the exposure of their residues accounts for this sensitivity. One context in which IDPs play important roles that is concomitant with massive changes to the intracellular environment is during desiccation (extreme drying). The ability of organisms to survive desiccation has long been linked to the accumulation of high levels of cosolutes such as trehalose or sucrose as well as the enrichment of IDPs, such as late embryogenesis abundant (LEA) proteins or cytoplasmic abundant heat soluble (CAHS) proteins. Despite knowing that IDPs play important roles and are co-enriched alongside endogenous, species-specific cosolutes during desiccation, little is known mechanistically about how IDP-cosolute interactions influence desiccation tolerance. Here, we test the notion that the protective function of desiccation-related IDPs is enhanced through conformational changes induced by endogenous cosolutes. We find that desiccation-related IDPs derived from four different organisms spanning two LEA protein families and the CAHS protein family, synergize best with endogenous cosolutes during drying to promote desiccation protection. Yet the structural parameters of protective IDPs do not correlate with synergy for either CAHS or LEA proteins. We further demonstrate that for CAHS, but not LEA proteins, synergy is related to self-assembly and the formation of a gel. Our results suggest that functional synergy between IDPs and endogenous cosolutes is a convergent desiccation protection strategy seen among different IDP families and organisms, yet, the mechanisms underlying this synergy differ between IDP families.
