## Supplementary material for "Disordered proteins interact with the chemical environment to tune their protective function during drying": File S1: 1A_Sigmoidal Plots_Peptides.csv

Concentration (mM)	At11	At11	At11	At22	At22	At22	At44	At44	At44	Aav11	Aav11	Aav11	He11	He11	He11	Av11	Av11	Av11	At20	At20	At20	Trehalose	Trehalose	Trehalose	Sucrose	Sucrose	Sucrose
0.84870911	8.33333333	6.66666667	5.26315789
0.42435456	5.40540541	3.94736842	5.55555556
0.08487091	4.16666667	4.05405405	4.28571429
0.04243546	3.84615385	2.66666667	4.16666667
0.00848709	2.85714286	2.85714286	2.70270270
0.00000000	1.29870130	1.28205128	1.31578947
0.42762272				5.88235294	7.69230769	5.71428571
0.21381136				2.56410256	4.93827160	6.32911392
0.04276227				4.70588235	4.93827160	3.44827586
0.02138114				1.21951220	1.20481928	1.23456790
0.00427623				0.13888889	0.65573770	3.33333333
0.00000000				0.81081081	0.81081081	1.06666667
0.21463833							1.72413793	5.17241379	1.75438596
0.10731917							2.56410256	1.69491525	3.44827586
0.02146383							1.03896104	0.98765432	0.62500000
0.01073192							0.98591549	0.86956522	0.50632911
0.00214638							0.35714286	1.19047619	1.07142857
0.00000000							0.81081081	0.81081081	1.06666667
0.39018909										22.09302330	13.92405060	19.76744190
0.07803782										8.13953488	12.79069770	6.97674419
0.03901891										2.43902439	3.52941176	2.35294118
0.00780378										0.71428571	3.57142857	1.08433735
0.00000000										2.43902439	0.71428571	2.53164557
1.64291288													32.94117650	25.88235290	30.12048190
0.82145644													20.00000000	17.64705880	11.62790700
0.41072822													15.66265060	15.11627910	18.39080460
0.08214564													2.35294118	4.76190476	1.16279070
0.04107282													2.35294118	2.38095238	0.95238095
0.00821456													2.63157895	0.62500000	1.05882353
0.00000000													0.94117647	0.38961039	0.85365854
0.87390434																5.55555556	8.00000000	6.49350649
0.43695217																8.86075949	5.06329114	5.19480519
0.08739043																5.71428571	5.26315789	5.12820513
0.04369522																3.84615385	5.26315789	5.26315789
0.00873904																4.05405405	3.84615385	4.05405405
0.00000000																1.29870130	1.28205128	1.31578947
9.60425661																			82.43243240	82.35294120	75.34246580
7.20319245																			75.00000000	78.57142860	71.42857140
4.80212830																			73.61111110	71.64179100	66.19718310
2.40106415																			54.43037970	56.96202530	59.45945950
0.96042566																			45.20547950	52.70270270	50.76923080
0.48021283																			37.97468350	47.50000000	48.64864860
0.24010642																			38.88888890	41.17647060	34.72222220
0.04802128																			6.06060606	9.23076923	12.50000000
0.02401064																			4.05405405	6.66666667	3.27868852
0.00480213																			3.22580645	3.37078652	3.33333333
0.00000000																			0.28571429	1.42857143	1.52542373
52.86390190																						82.89473680	88.31168830	85.52631580
39.64792640																						67.85714290	56.16438360	58.44155840
26.43195090																						27.27272730	25.31645570	23.45679010
13.21597550																						12.65822780	11.25000000	11.25000000
5.28639019																						6.17283951	6.41025641	6.09756098
2.64319509																						3.65853659	4.76190476	3.84615385
1.32159755																						1.26582278	4.93827160	1.07142857
0.26431951																						1.26582278	0.77922078	1.13924051
0.13215975																						1.25000000	0.89743590	1.11111111
0.02643195																						0.75949367	0.63291139	1.05882353
0.00000000																						1.19047619	0.86419753	1.21951220
58.42827930																									34.21052630	26.31578950	31.57894740
43.82120950																									15.58441560	15.27777780	14.28571430
29.21413960																									13.51351350	12.16216220	14.28571430
14.60706980																									14.08450700	7.79220779	7.69230769
5.84282793																									8.00000000	8.10810811	9.33333333
2.92141396																									4.22535211	5.40540541	5.00000000
1.46070698																									2.66666667	2.73972603	5.55555556
0.29214140																									0.82191781	5.47945205	2.81690141
0.14607070																									2.66666667	1.36986301	1.40845070
0.02921414																									0.67567568	1.35135135	2.66666667
0.00000000																									1.42857143	1.35135135	1.35135135
