## Supplementary material for "Disordered proteins interact with the chemical environment to tune their protective function during drying": File S1: LDH summary_LEA peptides.xlsx

### Sheet: Summary
Concentration (mg/mL)	Concentration (mM)	Motif	Act1	Act2	Act3	Avg	STD
0.5	0.390189	Aav11	0.22093	0.139241	0.197674	0.185948	0.0420883
0.1	0.0780378	Aav11	0.0813953	0.127907	0.0697674	0.0930233	0.0307646
0.05	0.0390189	Aav11	0.0243902	0.0352941	0.0235294	0.0277379	0.006558
0.01	0.00780378	Aav11	0.00714286	0.0357143	0.0108434	0.0179002	0.015538
0	0	Aav11	0.0243902	0.00714286	0.0253165	0.0189499	0.0102356
1	0.848709	At11	0.0833333	0.0666667	0.0526316	0.0675439	0.0153697
0.5	0.424355	At11	0.0540541	0.0394737	0.0555556	0.0496944	0.00888321
0.1	0.0848709	At11	0.0416667	0.0405405	0.0428571	0.0416881	0.00115845
0.05	0.0424355	At11	0.0384615	0.0266667	0.0416667	0.0355983	0.00789928
0.01	0.00848709	At11	0.0285714	0.0285714	0.027027	0.0280566	0.000891661
0	0	At11	0.012987	0.0128205	0.0131579	0.0129885	0.000168696
1	0.873904	Av11	0.0555556	0.08	0.0649351	0.0668302	0.0123319
0.5	0.436952	Av11	0.0886076	0.0506329	0.0519481	0.0637295	0.0215551
0.1	0.0873904	Av11	0.0571429	0.0526316	0.0512821	0.0536855	0.00306925
0.05	0.0436952	Av11	0.0384615	0.0526316	0.0526316	0.0479082	0.00818108
0.01	0.00873904	Av11	0.0405405	0.0384615	0.0405405	0.0398475	0.00120031
0	0	Av11	0.012987	0.0128205	0.0131579	0.0129885	0.000168696
2	1.64291	He11	0.329412	0.258824	0.301205	0.29648	0.0355305
1	0.821456	He11	0.2	0.176471	0.116279	0.16425	0.0431776
0.5	0.410728	He11	0.156627	0.151163	0.183908	0.163899	0.0175423
0.1	0.0821456	He11	0.0235294	0.047619	0.0116279	0.0275921	0.0183363
0.05	0.0410728	He11	0.0235294	0.0238095	0.00952381	0.0189542	0.0081682
0.01	0.00821456	He11	0.0263158	0.00625	0.0105882	0.0143847	0.0105579
0	0	He11	0.00941176	0.0038961	0.00853659	0.00728148	0.0029643
20	9.60426	At20	0.824324	0.823529	0.753425	0.800426	0.0407064
15	7.20319	At20	0.75	0.785714	0.714286	0.75	0.0357143
10	4.80213	At20	0.736111	0.716418	0.661972	0.704834	0.0384032
5	2.40106	At20	0.544304	0.56962	0.594595	0.569506	0.0251456
2	0.960426	At20	0.452055	0.527027	0.507692	0.495591	0.0389234
1	0.480213	At20	0.379747	0.475	0.486486	0.447078	0.0585925
0.5	0.240106	At20	0.388889	0.411765	0.347222	0.382625	0.032724
0.1	0.0480213	At20	0.0606061	0.0923077	0.125	0.0926379	0.0321982
0.05	0.0240106	At20	0.0405405	0.0666667	0.0327869	0.0466647	0.0177507
0.01	0.00480213	At20	0.0322581	0.0337079	0.0333333	0.0330998	0.000752595
0	0	At20	0.00285714	0.0142857	0.0152542	0.010799	0.0068949
1	0.427623	At22	0.0588235	0.0769231	0.0571429	0.0642965	0.0109672
0.5	0.213811	At22	0.025641	0.0493827	0.0632911	0.046105	0.0190379
0.1	0.0427623	At22	0.0470588	0.0493827	0.0344828	0.0436414	0.0080163
0.05	0.0213811	At22	0.0121951	0.0120482	0.0123457	0.0121963	0.000148747
0.01	0.00427623	At22	0.00138889	0.00655738	0.0333333	0.0137599	0.017147
0	0	At22	0.00810811	0.00810811	0.0106667	0.00896096	0.00147718
1	0.214638	At44	0.0172414	0.0517241	0.0175439	0.0288365	0.0198219
0.5	0.107319	At44	0.025641	0.0169492	0.0344828	0.025691	0.00876691
0.1	0.0214638	At44	0.0103896	0.00987654	0.00625	0.00883872	0.00225652
0.05	0.0107319	At44	0.00985915	0.00869565	0.00506329	0.0078727	0.0025016
0.01	0.00214638	At44	0.00357143	0.0119048	0.0107143	0.00873016	0.00450707
0	0	At44	0.00810811	0.00810811	0.0106667	0.00896096	0.00147718
20	52.8639	Trehalose	82.8947	88.3117	85.5263	85.5776	2.70884
15	39.6479	Trehalose	67.8571	56.1644	58.4416	60.821	6.19892
10	26.432	Trehalose	27.2727	25.3165	23.4568	25.3487	1.90817
5	13.216	Trehalose	12.6582	11.25	11.25	11.7194	0.813041
2	5.28639	Trehalose	6.17284	6.41026	6.09756	6.22689	0.163203
1	2.6432	Trehalose	3.65854	4.7619	3.84615	4.08887	0.59037
0.5	1.3216	Trehalose	1.26582	4.93827	1.07143	2.42517	2.17858
0.1	0.26432	Trehalose	1.26582	0.779221	1.13924	1.06143	0.252461
0.05	0.13216	Trehalose	1.25	0.897436	1.11111	1.08618	0.177599
0.01	0.026432	Trehalose	0.759494	0.632911	1.05882	0.817076	0.218717
0	0	Trehalose	1.19048	0.864198	1.21951	1.0914	0.197294
20	58.4283	Sucrose	34.2105	26.3158	31.5789	30.7018	4.0198
15	43.8212	Sucrose	15.5844	15.2778	14.2857	15.0493	0.678828
10	29.2141	Sucrose	13.5135	12.1622	14.2857	13.3205	1.07486
5	14.6071	Sucrose	14.0845	7.79221	7.69231	9.85634	3.66204
2	5.84283	Sucrose	8	8.10811	9.33333	8.48048	0.740568
1	2.92141	Sucrose	4.22535	5.40541	5	4.87692	0.599577
0.5	1.46071	Sucrose	2.66667	2.73973	5.55556	3.65398	1.64722
0.1	0.292141	Sucrose	0.821918	5.47945	2.8169	3.03942	2.33673
0.05	0.146071	Sucrose	2.66667	1.36986	1.40845	1.81499	0.737823
0.01	0.0292141	Sucrose	0.675676	1.35135	2.66667	1.56456	1.01248
0	0	Sucrose	1.42857	1.35135	1.35135	1.37709	0.044583

### Sheet: Trehalose
Concentration(mg/mL)	Concentration (mM)	Exp1	Ctrl1	Exp2	Ctrl2	Exp3	Ctrl3	Act1	Act2	Act3	Protection	STD
20	52.8639	-0.0063	-0.0076	-0.0068	-0.0077	-0.0065	-0.0076	82.8947	88.3117	85.5263	85.5776	2.70884
15	39.6479	-0.0057	-0.0084	-0.0041	-0.0073	-0.0045	-0.0077	67.8571	56.1644	58.4416	60.821	6.19892
10	26.432	-0.0021	-0.0077	-0.002	-0.0079	-0.0019	-0.0081	27.2727	25.3165	23.4568	25.3487	1.90817
5	13.216	-0.001	-0.0079	-0.0009	-0.008	-0.0009	-0.008	12.6582	11.25	11.25	11.7194	0.813041
2	5.28639	-0.0005	-0.0081	-0.0005	-0.0078	-0.0005	-0.0082	6.17284	6.41026	6.09756	6.22689	0.163203
1	2.6432	-0.0003	-0.0082	-0.0004	-0.0084	-0.0003	-0.0078	3.65854	4.7619	3.84615	4.08887	0.59037
0.5	1.3216	-0.0001	-0.0079	-0.0004	-0.0081	-9e-05	-0.0084	1.26582	4.93827	1.07143	2.42517	2.17858
0.1	0.26432	-0.0001	-0.0079	-6e-05	-0.0077	-9e-05	-0.0079	1.26582	0.779221	1.13924	1.06143	0.252461
0.05	0.13216	-0.0001	-0.008	-7e-05	-0.0078	-9e-05	-0.0081	1.25	0.897436	1.11111	1.08618	0.177599
0.01	0.026432	-6e-05	-0.0079	-5e-05	-0.0079	-9e-05	-0.0085	0.759494	0.632911	1.05882	0.817076	0.218717
0	0	-0.0001	-0.0084	-7e-05	-0.0081	-0.0001	-0.0082	1.19048	0.864198	1.21951	1.0914	0.197294

### Sheet: Sucrose
Concentration(mg/mL)	Concentration (mM)	Exp1	Ctrl1	Exp2	Ctrl2	Exp3	Ctrl3	Act1	Act2	Act3	Protection	STD
20	58.4283	-0.0026	-0.0076	-0.002	-0.0076	-0.0024	-0.0076	34.2105	26.3158	31.5789	30.7018	4.0198
15	43.8212	-0.0012	-0.0077	-0.0011	-0.0072	-0.001	-0.007	15.5844	15.2778	14.2857	15.0493	0.678828
10	29.2141	-0.001	-0.0074	-0.0009	-0.0074	-0.001	-0.007	13.5135	12.1622	14.2857	13.3205	1.07486
5	14.6071	-0.001	-0.0071	-0.0006	-0.0077	-0.0006	-0.0078	14.0845	7.79221	7.69231	9.85634	3.66204
2	5.84283	-0.0006	-0.0075	-0.0006	-0.0074	-0.0007	-0.0075	8	8.10811	9.33333	8.48048	0.740568
1	2.92141	-0.0003	-0.0071	-0.0004	-0.0074	-0.0004	-0.008	4.22535	5.40541	5	4.87692	0.599577
0.5	1.46071	-0.0002	-0.0075	-0.0002	-0.0073	-0.0004	-0.0072	2.66667	2.73973	5.55556	3.65398	1.64722
0.1	0.292141	-6e-05	-0.0073	-0.0004	-0.0073	-0.0002	-0.0071	0.821918	5.47945	2.8169	3.03942	2.33673
0.05	0.146071	-0.0002	-0.0075	-0.0001	-0.0073	-0.0001	-0.0071	2.66667	1.36986	1.40845	1.81499	0.737823
0.01	0.0292141	-5e-05	-0.0074	-0.0001	-0.0074	-0.0002	-0.0075	0.675676	1.35135	2.66667	1.56456	1.01248
0	0	-0.0001	-0.007	-0.0001	-0.0074	-0.0001	-0.0074	1.42857	1.35135	1.35135	1.37709	0.044583

### Sheet: At11
Concentration (mg/mL)	Concentration (mM)	Exp1	Ctrl1	Exp2	Ctrl2	Exp3	Ctrl3	Act1	Act2	Act3	Protection	STD
1	0.848709	-0.0006	-0.0072	-0.0005	-0.0075	-0.0004	-0.0076	8.33333	6.66667	5.26316	6.75439	1.53697
0.5	0.424355	-0.0004	-0.0074	-0.0003	-0.0076	-0.0004	-0.0072	5.40541	3.94737	5.55556	4.96944	0.888321
0.1	0.0848709	-0.0003	-0.0072	-0.0003	-0.0074	-0.0003	-0.007	4.16667	4.05405	4.28571	4.16881	0.115845
0.05	0.0424355	-0.0003	-0.0078	-0.0002	-0.0075	-0.0003	-0.0072	3.84615	2.66667	4.16667	3.55983	0.789928
0.01	0.00848709	-0.0002	-0.007	-0.0002	-0.007	-0.0002	-0.0074	2.85714	2.85714	2.7027	2.80566	0.0891661
0	0	-0.0001	-0.0077	-0.0001	-0.0078	-0.0001	-0.0076	1.2987	1.28205	1.31579	1.29885	0.0168696

### Sheet: At22
Concentration (mg/mL)	Concentration (mM)	Exp1	Ctrl1	Exp2	Ctrl2	Exp3	Ctrl3	Act1	Act2	Act3	Protection	STD
1	0.427623	-0.0002	-0.0034	-0.0003	-0.0039	-0.0002	-0.0035	5.88235	7.69231	5.71429	6.42965	1.09672
0.5	0.213811	-0.0002	-0.0078	-0.0004	-0.0081	-0.0005	-0.0079	2.5641	4.93827	6.32911	4.6105	1.90379
0.1	0.0427623	-0.0004	-0.0085	-0.0004	-0.0081	-0.0003	-0.0087	4.70588	4.93827	3.44828	4.36414	0.80163
0.05	0.0213811	-0.0001	-0.0082	-0.0001	-0.0083	-0.0001	-0.0081	1.21951	1.20482	1.23457	1.21963	0.0148747
0.01	0.00427623	-1e-05	-0.0072	-4e-05	-0.0061	-0.0002	-0.006	0.138889	0.655738	3.33333	1.37599	1.7147
0	0	-6e-05	-0.0074	-6e-05	-0.0074	-8e-05	-0.0075	0.810811	0.810811	1.06667	0.896096	0.147718

### Sheet: At44
Concentration (mg/mL)	Concentration (mM)	Exp1	Ctrl1	Exp2	Ctrl2	Exp3	Ctrl3	Act1	Act2	Act3	Protection	STD
1	0.214638	-0.0001	-0.0058	-0.0003	-0.0058	-0.0001	-0.0057	1.72414	5.17241	1.75439	2.88365	1.98219
0.5	0.107319	-0.0002	-0.0078	-0.0001	-0.0059	-0.0002	-0.0058	2.5641	1.69492	3.44828	2.5691	0.876691
0.1	0.0214638	-8e-05	-0.0077	-8e-05	-0.0081	-5e-05	-0.008	1.03896	0.987654	0.625	0.883872	0.225652
0.05	0.0107319	-7e-05	-0.0071	-6e-05	-0.0069	-4e-05	-0.0079	0.985915	0.869565	0.506329	0.78727	0.25016
0.01	0.00214638	-3e-05	-0.0084	-0.0001	-0.0084	-9e-05	-0.0084	0.357143	1.19048	1.07143	0.873016	0.450707
0	0	-6e-05	-0.0074	-6e-05	-0.0074	-8e-05	-0.0075	0.810811	0.810811	1.06667	0.896096	0.147718

### Sheet: Aav11
Concentration (mg/mL)	Concentration (mM)	Exp1	Ctrl1	Exp2	Ctrl2	Exp3	Ctrl3	Act1	Act2	Act3	Protection	STD
0.5	0.390189	-0.0019	-0.0086	-0.0011	-0.0079	-0.0017	-0.0086	22.093	13.9241	19.7674	18.5948	4.20883
0.1	0.0780378	-0.0007	-0.0086	-0.0011	-0.0086	-0.0006	-0.0086	8.13953	12.7907	6.97674	9.30233	3.07646
0.05	0.0390189	-0.0002	-0.0082	-0.0003	-0.0085	-0.0002	-0.0085	2.43902	3.52941	2.35294	2.77379	0.6558
0.01	0.00780378	-6e-05	-0.0084	-0.0003	-0.0084	-9e-05	-0.0083	0.714286	3.57143	1.08434	1.79002	1.5538
0	0	-0.0002	-0.0082	-6e-05	-0.0084	-0.0002	-0.0079	2.43902	0.714286	2.53165	1.89499	1.02356

### Sheet: He11
Concentration (mg/mL)	Concentration (mM)	Exp1	Ctrl1	Exp2	Ctrl2	Exp3	Ctrl3	Act1	Act2	Act3	Protection	STD
2	1.64291	-0.0028	-0.0085	-0.0022	-0.0085	-0.0025	-0.0083	32.9412	25.8824	30.1205	29.648	3.55305
1	0.821456	-0.0017	-0.0085	-0.0015	-0.0085	-0.001	-0.0086	20	17.6471	11.6279	16.425	4.31776
0.5	0.410728	-0.0013	-0.0083	-0.0013	-0.0086	-0.0016	-0.0087	15.6627	15.1163	18.3908	16.3899	1.75423
0.1	0.0821456	-0.0002	-0.0085	-0.0004	-0.0084	-0.0001	-0.0086	2.35294	4.7619	1.16279	2.75921	1.83363
0.05	0.0410728	-0.0002	-0.0085	-0.0002	-0.0084	-8e-05	-0.0084	2.35294	2.38095	0.952381	1.89542	0.81682
0.01	0.00821456	-0.0002	-0.0076	-5e-05	-0.008	-9e-05	-0.0085	2.63158	0.625	1.05882	1.43847	1.05579
0	0	-8e-05	-0.0085	-3e-05	-0.0077	-7e-05	-0.0082	0.941176	0.38961	0.853659	0.728148	0.29643

### Sheet: Av11
Concentration (mg/mL)	Concentration (mM)	Exp1	Ctrl1	Exp2	Ctrl2	Exp3	Ctrl3	Act1	Act2	Act3	Avg Act	STD
1	0.873904	-0.0004	-0.0072	-0.0006	-0.0075	-0.0005	-0.0077	5.55556	8	6.49351	6.68302	1.23319
0.5	0.436952	-0.0007	-0.0079	-0.0004	-0.0079	-0.0004	-0.0077	8.86076	5.06329	5.19481	6.37295	2.15551
0.1	0.0873904	-0.0004	-0.007	-0.0004	-0.0076	-0.0004	-0.0078	5.71429	5.26316	5.12821	5.36855	0.306925
0.05	0.0436952	-0.0003	-0.0078	-0.0004	-0.0076	-0.0004	-0.0076	3.84615	5.26316	5.26316	4.79082	0.818108
0.01	0.00873904	-0.0003	-0.0074	-0.0003	-0.0078	-0.0003	-0.0074	4.05405	3.84615	4.05405	3.98475	0.120031
0	0	-0.0001	-0.0077	-0.0001	-0.0078	-0.0001	-0.0076	1.2987	1.28205	1.31579	1.29885	0.0168696

### Sheet: At20
Concentration (mg/mL)	Concentration (mM)	Exp1	Ctrl1	Exp2	Ctrl2	Exp3	Ctrl3	Act1	Act2	Act3	Protection	STD
20	9.60426	-0.0061	-0.0074	-0.0056	-0.0068	-0.0055	-0.0073	82.4324	82.3529	75.3425	80.0426	4.07064
15	7.20319	-0.0051	-0.0068	-0.0055	-0.007	-0.005	-0.007	75	78.5714	71.4286	75	3.57143
10	4.80213	-0.0053	-0.0072	-0.0048	-0.0067	-0.0047	-0.0071	73.6111	71.6418	66.1972	70.4834	3.84032
5	2.40106	-0.0043	-0.0079	-0.0045	-0.0079	-0.0044	-0.0074	54.4304	56.962	59.4595	56.9506	2.51456
2	0.960426	-0.0033	-0.0073	-0.0039	-0.0074	-0.0033	-0.0065	45.2055	52.7027	50.7692	49.5591	3.89234
1	0.480213	-0.003	-0.0079	-0.0038	-0.008	-0.0036	-0.0074	37.9747	47.5	48.6486	44.7078	5.85925
0.5	0.240106	-0.0028	-0.0072	-0.0028	-0.0068	-0.0025	-0.0072	38.8889	41.1765	34.7222	38.2625	3.2724
0.1	0.0480213	-0.0004	-0.0066	-0.0006	-0.0065	-0.0008	-0.0064	6.06061	9.23077	12.5	9.26379	3.21982
0.05	0.0240106	-0.0003	-0.0074	-0.0004	-0.006	-0.0002	-0.0061	4.05405	6.66667	3.27869	4.66647	1.77507
0.01	0.00480213	-0.0002	-0.0062	-0.0003	-0.0089	-0.0002	-0.006	3.22581	3.37079	3.33333	3.30998	0.0752595
0	0	-2e-05	-0.007	-9e-05	-0.0063	-9e-05	-0.0059	0.285714	1.42857	1.52542	1.0799	0.68949
