## Supplementary material for "Disordered proteins interact with the chemical environment to tune their protective function during drying": File S1: 1B.xlsx

### Sheet: Sheet1
Additive	PD50 a	PD50 b	PD50 c	PD50	STD
At11	N/A	N/A	N/A	N/A	N/A
At22	N/A	N/A	N/A	N/A	N/A
At44	N/A	N/A	N/A	N/A	N/A
Aav11	N/A	N/A	N/A	N/A	N/A
He11	N/A	N/A	N/A	N/A	N/A
Av11	N/A	N/A	N/A	N/A	N/A
At20	1.813	1.914	1.514	1.747	0.208007
Trehalose	31.54	37.26	34.56	34.4533	2.86149
Sucrose	N/A	N/A	N/A	N/A	N/A
