## Supplementary material for "Disordered proteins interact with the chemical environment to tune their protective function during drying": File S1: 1C.xlsx

### Sheet: Sheet1
Sample	Protectant	Calculation	Protection	Protect_add	Percent_Synergy	Stdev
Protein1	Mixed	Synergy	40	40	0	2.5
Protein2	Mixed	Synergy	80	80	40	2.5
Protein3	Mixed	Synergy	10	10	-30	2.5
Protein1	Protein	Additive	30	40		2.5
Protein2	Protein	Additive	30	40		2.5
Protein3	Protein	Additive	30	40		2.5
Protein1	Sugar	Additive	10	30
Protein2	Sugar	Additive	10	30
Protein3	Sugar	Additive	10	30
