## Supplementary material for "Disordered proteins interact with the chemical environment to tune their protective function during drying": File S1: 1F.xlsx

### Sheet: Sheet1
Peptide	%synergy_tre	%synergy_tre_err	%synergy_suc	%synergy_suc_err
At11	-13.4801	7.9972	-5.86675	1.96405
At22	-29.6397	6.65123	-7.16085	2.11606
At44	-8.32826	5.91899	-2.00288	2.05867
Aav11	3.75218	2.62824	2.03848	3.138
He11	0.265212	6.46125	4.4527	7.93914
Av11	-28.4385	6.53168	-11.274	3.89712
At20	34.2399	1.12137	36.7784	3.55272
