## Supplementary material for "Disordered proteins interact with the chemical environment to tune their protective function during drying": File S1: 2A.csv

Concentration (mM)	HeLEA68614	HeLEA68614	HeLEA68614	AvLEA1C	AvLEA1C	AvLEA1C	BSA	BSA	BSA	AtLEA3-3	AtLEA3-3	AtLEA3-3	AavLEA1	AavLEA1	AavLEA1	AtLEA4-2	AtLEA4-2	AtLEA4-2	Trehalose	Trehalose	Trehalose	Sucrose	Sucrose	Sucrose
0.78465128	105.06329100	100.00000000	101.21951200
0.58848846	95.40229890	97.70114940	98.85057470
0.39232564	94.56521740	100.00000000	98.79518070
0.19616282	93.97590360	92.77108430	94.25287360
0.07846513	73.80952380	85.71428570	71.08433730
0.03923256	30.37974680	27.84810130	37.93103450
0.01961628	22.78481010	25.28735630	24.70588240
0.00392326	17.44186050	17.97752810	18.29268290
0.00196163	13.41463410	10.71428570	10.71428570
0.00039233	6.09756098	9.09090909	4.76190476
0.00000000	2.32558140	3.65853659	1.23456790
0.81578678				100.00000000	101.20481900	98.79518070
0.61184008				95.40229890	102.29885100	101.13636400
0.40789339				96.55172410	97.72727270	92.55319150
0.20394669				91.01123600	91.11111110	97.77777780
0.08157868				55.95238100	50.56179780	50.00000000
0.04078934				35.16483520	28.88888890	29.21348310
0.02039467				26.37362640	25.55555560	23.86363640
0.00407893				19.54022990	20.87912090	20.00000000
0.00203947				13.95348840	12.50000000	12.64367820
0.00040789				5.68181818	5.55555556	8.33333333
0.00000000				2.53164557	2.50000000	2.56410256
0.28930899							100.00000000	100.00000000	101.16279100
0.21698174							100.00000000	93.25842700	93.25842700
0.14465450							75.28089890	77.01149430	73.33333330
0.07232725							36.66666670	38.46153850	30.33707870
0.02893090							20.68965520	20.68965520	21.42857140
0.01446545							14.11764710	16.27906980	11.62790700
0.00723272							8.04597701	5.74712644	4.76190476
0.00144654							3.61445783	4.70588235	4.54545455
0.00072327							4.87804878	4.87804878	3.61445783
0.00014465							1.20481928	3.52941176	2.29885057
0.00000000							2.35294118	2.38095238	1.14942529
1.10493209										100.00000000	103.12500000	95.52238810
0.82869906										97.33333330	89.61038960	91.66666670
0.55246604										91.04477610	88.46153850	92.75362320
0.27623302										58.82352940	66.66666670	67.69230770
0.11049321										38.27160490	27.14285710	22.53521130
0.05524660										16.41791040	13.88888890	12.67605630
0.02762330										9.33333333	9.45945946	11.59420290
0.00552466										9.67741935	6.77966102	11.47540980
0.00276233										12.90322580	6.89655172	5.00000000
0.00055247										0.32786885	1.20689655	1.58730159
0.00000000										0.14705882	1.58730159	0.74626866
1.24778285													102.38095200	98.82352940	101.17647100
0.93583713													100.00000000	101.19047600	102.38095200
0.62389142													64.70588240	64.70588240	58.62068970
0.31194571													40.69767440	32.94117650	32.55813950
0.12477828													28.73563220	31.03448280	29.41176470
0.06238914													13.95348840	15.29411760	10.34482760
0.03119457													18.39080460	9.19540230	14.94252870
0.00623891													9.09090909	10.46511630	6.81818182
0.00311946													10.97560980	8.13953488	7.05882353
0.00062389													3.57142857	4.76190476	6.02409639
0.00000000													3.65853659	2.43902439	2.43902439
1.90825856																97.67441860	96.70329670	103.52941200
1.43119392																91.95402300	96.55172410	93.18181820
0.95412928																52.94117650	50.00000000	51.19047620
0.47706464																34.88372090	40.00000000	35.71428570
0.19082586																21.17647060	23.52941180	18.82352940
0.09541293																17.85714290	13.63636360	17.44186050
0.04770646																16.27906980	12.94117650	14.60674160
0.00954129																10.46511630	11.62790700	7.05882353
0.00477065																5.95238095	4.70588235	2.46913580
0.00095413																3.48837209	4.59770115	3.57142857
0.00000000																2.40963855	2.38095238	4.70588235
52.86390190																			82.89473680	88.31168830	85.52631580
39.64792640																			67.85714290	56.16438360	58.44155840
26.43195090																			27.27272730	25.31645570	23.45679010
13.21597550																			12.65822780	11.25000000	11.25000000
5.28639019																			6.17283951	6.41025641	6.09756098
2.64319509																			3.65853659	4.76190476	3.84615385
1.32159755																			1.26582278	4.93827160	1.07142857
0.26431951																			1.26582278	0.77922078	1.13924051
0.13215975																			1.25000000	0.89743590	1.11111111
0.02643195																			0.75949367	0.63291139	1.05882353
0.00000000																			1.19047619	0.86419753	1.21951220
58.42827930																						34.21052630	26.31578950	31.57894740
43.82120950																						15.58441560	15.27777780	14.28571430
29.21413960																						13.51351350	12.16216220	14.28571430
14.60706980																						14.08450700	7.79220779	7.69230769
5.84282793																						8.00000000	8.10810811	9.33333333
2.92141396																						4.22535211	5.40540541	5.00000000
1.46070698																						2.66666667	2.73972603	5.55555556
0.29214140																						0.82191781	5.47945205	2.81690141
0.14607070																						2.66666667	1.36986301	1.40845070
0.02921414																						0.67567568	1.35135135	2.66666667
0.00000000																						1.42857143	1.35135135	1.35135135
