## Supplementary material for "Disordered proteins interact with the chemical environment to tune their protective function during drying": File S1: LDH summary_sugars and protein .xlsx

### Sheet: Summary
Concentration (mg/mL)	Concentration (mM)	Additive	% Protection	StDev	Avg	STD
20	52.8639	Trehalose	85.5776	2.70884	0.855776	0.0270884
15	39.6479	Trehalose	60.821	6.19892	0.60821	0.0619892
10	26.432	Trehalose	25.3487	1.90817	0.253487	0.0190817
5	13.216	Trehalose	11.7194	0.813041	0.117194	0.00813041
2	5.28639	Trehalose	6.22689	0.163203	0.0622689	0.00163203
1	2.6432	Trehalose	4.08887	0.59037	0.0408887	0.0059037
0.5	1.3216	Trehalose	2.42517	2.17858	0.0242517	0.0217858
0.1	0.26432	Trehalose	1.06143	0.252461	0.0106143	0.00252461
0.05	0.13216	Trehalose	1.08618	0.177599	0.0108618	0.00177599
0.01	0.026432	Trehalose	0.817076	0.218717	0.00817076	0.00218717
0	0	Trehalose	1.0914	0.197294	0.010914	0.00197294
20	58.4283	Sucrose	30.7018	4.0198	0.307018	0.040198
15	43.8212	Sucrose	15.0493	0.678828	0.150493	0.00678828
10	29.2141	Sucrose	13.3205	1.07486	0.133205	0.0107486
5	14.6071	Sucrose	9.85634	3.66204	0.0985634	0.0366204
2	5.84283	Sucrose	8.48048	0.740568	0.0848048	0.00740568
1	2.92141	Sucrose	4.87692	0.599577	0.0487692	0.00599577
0.5	1.46071	Sucrose	3.65398	1.64722	0.0365398	0.0164722
0.1	0.292141	Sucrose	3.03942	2.33673	0.0303942	0.0233673
0.05	0.146071	Sucrose	1.81499	0.737823	0.0181499	0.00737823
0.01	0.0292141	Sucrose	1.56456	1.01248	0.0156456	0.0101248
0	0	Sucrose	1.37709	0.044583	0.0137709	0.00044583
20	1.10493	AtLEA3-3	99.5491	3.82131	0.995491	0.0382131
15	0.828699	AtLEA3-3	92.8701	3.99965	0.928701	0.0399965
10	0.552466	AtLEA3-3	90.7533	2.16084	0.907533	0.0216084
5	0.276233	AtLEA3-3	64.3942	4.85149	0.643942	0.0485149
2	0.110493	AtLEA3-3	29.3166	8.09026	0.293166	0.0809026
1	0.0552466	AtLEA3-3	14.3276	1.90912	0.143276	0.0190912
0.5	0.0276233	AtLEA3-3	10.129	1.27047	0.10129	0.0127047
0.1	0.00552466	AtLEA3-3	9.31083	2.36924	0.0931083	0.0236924
0.05	0.00276233	AtLEA3-3	8.26659	4.12589	0.0826659	0.0412589
0.01	0.000552466	AtLEA3-3	1.04069	0.645958	0.0104069	0.00645958
0	0	AtLEA3-3	0.826876	0.723497	0.00826876	0.00723497
20	1.24778	AavLEA1	100.794	1.80934	1	0.0180934
15	0.935837	AavLEA1	101.19	1.19048	1	0.0119048
10	0.623891	AavLEA1	62.6775	3.51329	0.626775	0.0351329
5	0.311946	AavLEA1	35.399	4.59278	0.35399	0.0459278
2	0.124778	AavLEA1	29.7273	1.18146	0.297273	0.0118146
1	0.0623891	AavLEA1	13.1975	2.55979	0.131975	0.0255979
0.5	0.0311946	AavLEA1	14.1762	4.64535	0.141762	0.0464535
0.1	0.00623891	AavLEA1	8.7914	1.84182	0.087914	0.0184182
0.05	0.00311946	AavLEA1	8.72466	2.02289	0.0872466	0.0202289
0.01	0.000623891	AavLEA1	4.78581	1.22651	0.0478581	0.0122651
0	0	AavLEA1	2.84553	0.704086	0.0284553	0.00704086
20	0.784651	HeLEA68614	102.094	2.64256	1	0.0264256
15	0.588488	HeLEA68614	97.318	1.75578	0.97318	0.0175578
10	0.392326	HeLEA68614	97.7868	2.85427	0.977868	0.0285427
5	0.196163	HeLEA68614	93.6666	0.787824	0.936666	0.00787824
2	0.0784651	HeLEA68614	76.8694	7.78016	0.768694	0.0778016
1	0.0392326	HeLEA68614	32.053	5.24558	0.32053	0.0524558
0.5	0.0196163	HeLEA68614	24.2593	1.30967	0.242593	0.0130967
0.1	0.00392326	HeLEA68614	17.904	0.430148	0.17904	0.00430148
0.05	0.00196163	HeLEA68614	11.6144	1.55905	0.116144	0.0155905
0.01	0.000392326	HeLEA68614	6.65012	2.21677	0.0665012	0.0221677
0	0	HeLEA68614	2.40623	1.214	0.0240623	0.01214
20	0.815787	AvLEA1C	100	1.20482	1	0.0120482
15	0.61184	AvLEA1C	99.6125	3.69218	0.996125	0.0369218
10	0.407893	AvLEA1C	95.6107	2.71236	0.956107	0.0271236
5	0.203947	AvLEA1C	93.3	3.87815	0.933	0.0387815
2	0.0815787	AvLEA1C	52.1714	3.28646	0.521714	0.0328646
1	0.0407893	AvLEA1C	31.0891	3.53345	0.310891	0.0353345
0.5	0.0203947	AvLEA1C	25.2643	1.2801	0.252643	0.012801
0.1	0.00407893	AvLEA1C	20.1398	0.680303	0.201398	0.00680303
0.05	0.00203947	AvLEA1C	13.0324	0.800924	0.130324	0.00800924
0.01	0.000407893	AvLEA1C	6.52357	1.56857	0.0652357	0.0156857
0	0	AvLEA1C	2.53192	0.0320521	0.0253192	0.000320521
20	0.289309	BSA	100.388	0.671338	1	0.00671338
15	0.216982	BSA	95.5056	3.89225	0.955056	0.0389225
10	0.144654	BSA	75.2086	1.84015	0.752086	0.0184015
5	0.0723272	BSA	35.1551	4.26794	0.351551	0.0426794
2	0.0289309	BSA	20.936	0.426613	0.20936	0.00426613
1	0.0144654	BSA	14.0082	2.32751	0.140082	0.0232751
0.5	0.00723272	BSA	6.185	1.68525	0.06185	0.0168525
0.1	0.00144654	BSA	5.08236	1.13999	0.0508236	0.0113999
0.05	0.000723272	BSA	4.45685	0.729535	0.0445685	0.00729535
0.01	0.000144654	BSA	2.33565	1.16357	0.0233565	0.0116357
0	0	BSA	1.96111	0.703076	0.0196111	0.00703076
20	1.90826	AtLEA4-2	99.3024	3.69278	0.993024	0.0369278
15	1.43119	AtLEA4-2	93.8959	2.38057	0.938959	0.0238057
10	0.954129	AtLEA4-2	51.3772	1.47945	0.513772	0.0147945
5	0.477065	AtLEA4-2	36.866	2.74571	0.36866	0.0274571
2	0.190826	AtLEA4-2	21.1765	2.35294	0.211765	0.0235294
1	0.0954129	AtLEA4-2	16.3118	2.32627	0.163118	0.0232627
0.5	0.0477065	AtLEA4-2	14.609	1.66895	0.14609	0.0166895
0.1	0.00954129	AtLEA4-2	9.71728	2.37457	0.0971728	0.0237457
0.05	0.00477065	AtLEA4-2	4.3758	1.76493	0.043758	0.0176493
0.01	0.000954129	AtLEA4-2	3.88583	0.617892	0.0388583	0.00617892
0	0	AtLEA4-2	3.16549	1.3341	0.0316549	0.013341

### Sheet: Trehalose
Concentration(mg/mL)	Concentration (mM)	Exp1	Ctrl1	Exp2	Ctrl2	Exp3	Ctrl3	Act1	Act2	Act3	Protection	STD
20	52.8639	-0.0063	-0.0076	-0.0068	-0.0077	-0.0065	-0.0076	82.8947	88.3117	85.5263	85.5776	2.70884
15	39.6479	-0.0057	-0.0084	-0.0041	-0.0073	-0.0045	-0.0077	67.8571	56.1644	58.4416	60.821	6.19892
10	26.432	-0.0021	-0.0077	-0.002	-0.0079	-0.0019	-0.0081	27.2727	25.3165	23.4568	25.3487	1.90817
5	13.216	-0.001	-0.0079	-0.0009	-0.008	-0.0009	-0.008	12.6582	11.25	11.25	11.7194	0.813041
2	5.28639	-0.0005	-0.0081	-0.0005	-0.0078	-0.0005	-0.0082	6.17284	6.41026	6.09756	6.22689	0.163203
1	2.6432	-0.0003	-0.0082	-0.0004	-0.0084	-0.0003	-0.0078	3.65854	4.7619	3.84615	4.08887	0.59037
0.5	1.3216	-0.0001	-0.0079	-0.0004	-0.0081	-9e-05	-0.0084	1.26582	4.93827	1.07143	2.42517	2.17858
0.1	0.26432	-0.0001	-0.0079	-6e-05	-0.0077	-9e-05	-0.0079	1.26582	0.779221	1.13924	1.06143	0.252461
0.05	0.13216	-0.0001	-0.008	-7e-05	-0.0078	-9e-05	-0.0081	1.25	0.897436	1.11111	1.08618	0.177599
0.01	0.026432	-6e-05	-0.0079	-5e-05	-0.0079	-9e-05	-0.0085	0.759494	0.632911	1.05882	0.817076	0.218717
0	0	-0.0001	-0.0084	-7e-05	-0.0081	-0.0001	-0.0082	1.19048	0.864198	1.21951	1.0914	0.197294

### Sheet: Sucrose
Concentration(mg/mL)	Concentration (mM)	Exp1	Ctrl1	Exp2	Ctrl2	Exp3	Ctrl3	Act1	Act2	Act3	Protection	STD
20	58.4283	-0.0026	-0.0076	-0.002	-0.0076	-0.0024	-0.0076	34.2105	26.3158	31.5789	30.7018	4.0198
15	43.8212	-0.0012	-0.0077	-0.0011	-0.0072	-0.001	-0.007	15.5844	15.2778	14.2857	15.0493	0.678828
10	29.2141	-0.001	-0.0074	-0.0009	-0.0074	-0.001	-0.007	13.5135	12.1622	14.2857	13.3205	1.07486
5	14.6071	-0.001	-0.0071	-0.0006	-0.0077	-0.0006	-0.0078	14.0845	7.79221	7.69231	9.85634	3.66204
2	5.84283	-0.0006	-0.0075	-0.0006	-0.0074	-0.0007	-0.0075	8	8.10811	9.33333	8.48048	0.740568
1	2.92141	-0.0003	-0.0071	-0.0004	-0.0074	-0.0004	-0.008	4.22535	5.40541	5	4.87692	0.599577
0.5	1.46071	-0.0002	-0.0075	-0.0002	-0.0073	-0.0004	-0.0072	2.66667	2.73973	5.55556	3.65398	1.64722
0.1	0.292141	-6e-05	-0.0073	-0.0004	-0.0073	-0.0002	-0.0071	0.821918	5.47945	2.8169	3.03942	2.33673
0.05	0.146071	-0.0002	-0.0075	-0.0001	-0.0073	-0.0001	-0.0071	2.66667	1.36986	1.40845	1.81499	0.737823
0.01	0.0292141	-5e-05	-0.0074	-0.0001	-0.0074	-0.0002	-0.0075	0.675676	1.35135	2.66667	1.56456	1.01248
0	0	-0.0001	-0.007	-0.0001	-0.0074	-0.0001	-0.0074	1.42857	1.35135	1.35135	1.37709	0.044583

### Sheet: AtLEA3-3
Concentration(mg/mL)	Concentration (mM)	Exp1	Ctrl1	Exp2	Ctrl2	Exp3	Ctrl3	Act1	Act2	Act3	Protection	STD
20	1.10493	-0.0065	-0.0065	-0.0066	-0.0064	-0.0064	-0.0067	100	103.125	95.5224	99.5491	3.82131
15	0.828699	-0.0073	-0.0075	-0.0069	-0.0077	-0.0066	-0.0072	97.3333	89.6104	91.6667	92.8701	3.99965
10	0.552466	-0.0061	-0.0067	-0.0069	-0.0078	-0.0064	-0.0069	91.0448	88.4615	92.7536	90.7533	2.16084
5	0.276233	-0.004	-0.0068	-0.0046	-0.0069	-0.0044	-0.0065	58.8235	66.6667	67.6923	64.3942	4.85149
2	0.110493	-0.0031	-0.0081	-0.0019	-0.007	-0.0016	-0.0071	38.2716	27.1429	22.5352	29.3166	8.09026
1	0.0552466	-0.0011	-0.0067	-0.001	-0.0072	-0.0009	-0.0071	16.4179	13.8889	12.6761	14.3276	1.90912
0.5	0.0276233	-0.0007	-0.0075	-0.0007	-0.0074	-0.0008	-0.0069	9.33333	9.45946	11.5942	10.129	1.27047
0.1	0.00552466	-0.0006	-0.0062	-0.0004	-0.0059	-0.0007	-0.0061	9.67742	6.77966	11.4754	9.31083	2.36924
0.05	0.00276233	-0.0008	-0.0062	-0.0004	-0.0058	-0.0003	-0.006	12.9032	6.89655	5	8.26659	4.12589
0.01	0.000552466	-2e-05	-0.0061	-7e-05	-0.0058	-0.0001	-0.0063	0.327869	1.2069	1.5873	1.04069	0.645958
0	0	-1e-05	-0.0068	-0.0001	-0.0063	-5e-05	-0.0067	0.147059	1.5873	0.746269	0.826876	0.723497

### Sheet: AtLEA4-2
Concentration(mg/mL)	Concentration (mM)	Exp1	Ctrl1	Exp2	Ctrl2	Exp3	Ctrl3	Act1	Act2	Act3	Protection	STD
20	1.90826	-0.0084	-0.0086	-0.0088	-0.0091	-0.0088	-0.0085	97.6744	96.7033	103.529	99.3024	3.69278
15	1.43119	-0.008	-0.0087	-0.0084	-0.0087	-0.0082	-0.0088	91.954	96.5517	93.1818	93.8959	2.38057
10	0.954129	-0.0045	-0.0085	-0.0042	-0.0084	-0.0043	-0.0084	52.9412	50	51.1905	51.3772	1.47945
5	0.477065	-0.003	-0.0086	-0.0034	-0.0085	-0.003	-0.0084	34.8837	40	35.7143	36.866	2.74571
2	0.190826	-0.0018	-0.0085	-0.002	-0.0085	-0.0016	-0.0085	21.1765	23.5294	18.8235	21.1765	2.35294
1	0.0954129	-0.0015	-0.0084	-0.0012	-0.0088	-0.0015	-0.0086	17.8571	13.6364	17.4419	16.3118	2.32627
0.5	0.0477065	-0.0014	-0.0086	-0.0011	-0.0085	-0.0013	-0.0089	16.2791	12.9412	14.6067	14.609	1.66895
0.1	0.00954129	-0.0009	-0.0086	-0.001	-0.0086	-0.0006	-0.0085	10.4651	11.6279	7.05882	9.71728	2.37457
0.05	0.00477065	-0.0005	-0.0084	-0.0004	-0.0085	-0.0002	-0.0081	5.95238	4.70588	2.46914	4.3758	1.76493
0.01	0.000954129	-0.0003	-0.0086	-0.0004	-0.0087	-0.0003	-0.0084	3.48837	4.5977	3.57143	3.88583	0.617892
0	0	-0.0002	-0.0083	-0.0002	-0.0084	-0.0004	-0.0085	2.40964	2.38095	4.70588	3.16549	1.3341

### Sheet: AavLEA1
Concentration(mg/mL)	Concentration (mM)	Exp1	Ctrl1	Exp2	Ctrl2	Exp3	Ctrl3	Act1	Act2	Act3	Protection	STD
20	1.24778	-0.0086	-0.0084	-0.0084	-0.0085	-0.0086	-0.0085	102.381	98.8235	101.176	100.794	1.80934
15	0.935837	-0.0086	-0.0086	-0.0085	-0.0084	-0.0086	-0.0084	100	101.19	102.381	101.19	1.19048
10	0.623891	-0.0055	-0.0085	-0.0055	-0.0085	-0.0051	-0.0087	64.7059	64.7059	58.6207	62.6775	3.51329
5	0.311946	-0.0035	-0.0086	-0.0028	-0.0085	-0.0028	-0.0086	40.6977	32.9412	32.5581	35.399	4.59278
2	0.124778	-0.0025	-0.0087	-0.0027	-0.0087	-0.0025	-0.0085	28.7356	31.0345	29.4118	29.7273	1.18146
1	0.0623891	-0.0012	-0.0086	-0.0013	-0.0085	-0.0009	-0.0087	13.9535	15.2941	10.3448	13.1975	2.55979
0.5	0.0311946	-0.0016	-0.0087	-0.0008	-0.0087	-0.0013	-0.0087	18.3908	9.1954	14.9425	14.1762	4.64535
0.1	0.00623891	-0.0008	-0.0088	-0.0009	-0.0086	-0.0006	-0.0088	9.09091	10.4651	6.81818	8.7914	1.84182
0.05	0.00311946	-0.0009	-0.0082	-0.0007	-0.0086	-0.0006	-0.0085	10.9756	8.13953	7.05882	8.72466	2.02289
0.01	0.000623891	-0.0003	-0.0084	-0.0004	-0.0084	-0.0005	-0.0083	3.57143	4.7619	6.0241	4.78581	1.22651
0	0	-0.0003	-0.0082	-0.0002	-0.0082	-0.0002	-0.0082	3.65854	2.43902	2.43902	2.84553	0.704086

### Sheet: HeLEA68614
Concentration(mg/mL)	Concentration (mM)	Exp1	Ctrl1	Exp2	Ctrl2	Exp3	Ctrl3	Act 1	Act 2	Act 3	Protection	STD
20	0.784651	-0.0083	-0.0079	-0.0087	-0.0087	-0.0083	-0.0082	105.063	100	101.22	102.094	2.64256
15	0.588488	-0.0083	-0.0087	-0.0085	-0.0087	-0.0086	-0.0087	95.4023	97.7011	98.8506	97.318	1.75578
10	0.392326	-0.0087	-0.0092	-0.0084	-0.0084	-0.0082	-0.0083	94.5652	100	98.7952	97.7868	2.85427
5	0.196163	-0.0078	-0.0083	-0.0077	-0.0083	-0.0082	-0.0087	93.9759	92.7711	94.2529	93.6666	0.787824
2	0.0784651	-0.0062	-0.0084	-0.0072	-0.0084	-0.0059	-0.0083	73.8095	85.7143	71.0843	76.8694	7.78016
1	0.0392326	-0.0024	-0.0079	-0.0022	-0.0079	-0.0033	-0.0087	30.3797	27.8481	37.931	32.053	5.24558
0.5	0.0196163	-0.0018	-0.0079	-0.0022	-0.0087	-0.0021	-0.0085	22.7848	25.2874	24.7059	24.2593	1.30967
0.1	0.00392326	-0.0015	-0.0086	-0.0016	-0.0089	-0.0015	-0.0082	17.4419	17.9775	18.2927	17.904	0.430148
0.05	0.00196163	-0.0011	-0.0082	-0.0009	-0.0084	-0.0009	-0.0084	13.4146	10.7143	10.7143	11.6144	1.55905
0.01	0.000392326	-0.0005	-0.0082	-0.0008	-0.0088	-0.0004	-0.0084	6.09756	9.09091	4.7619	6.65012	2.21677
0	0	-0.0002	-0.0086	-0.0003	-0.0082	-0.0001	-0.0081	2.32558	3.65854	1.23457	2.40623	1.214

### Sheet: AvLEA1C
Concentration(mg/mL)	Concentration (mM)	Exp1	Ctrl1	Exp2	Ctrl2	Exp3	Ctrl3	Act1	Act2	Act3	Protection	STD
20	0.815787	-0.0078	-0.0078	-0.0084	-0.0083	-0.0082	-0.0083	100	101.205	98.7952	100	1.20482
15	0.61184	-0.0083	-0.0087	-0.0089	-0.0087	-0.0089	-0.0088	95.4023	102.299	101.136	99.6125	3.69218
10	0.407893	-0.0084	-0.0087	-0.0086	-0.0088	-0.0087	-0.0094	96.5517	97.7273	92.5532	95.6107	2.71236
5	0.203947	-0.0081	-0.0089	-0.0082	-0.009	-0.0088	-0.009	91.0112	91.1111	97.7778	93.3	3.87815
2	0.0815787	-0.0047	-0.0084	-0.0045	-0.0089	-0.0046	-0.0092	55.9524	50.5618	50	52.1714	3.28646
1	0.0407893	-0.0032	-0.0091	-0.0026	-0.009	-0.0026	-0.0089	35.1648	28.8889	29.2135	31.0891	3.53345
0.5	0.0203947	-0.0024	-0.0091	-0.0023	-0.009	-0.0021	-0.0088	26.3736	25.5556	23.8636	25.2643	1.2801
0.1	0.00407893	-0.0017	-0.0087	-0.0019	-0.0091	-0.0018	-0.009	19.5402	20.8791	20	20.1398	0.680303
0.05	0.00203947	-0.0012	-0.0086	-0.0011	-0.0088	-0.0011	-0.0087	13.9535	12.5	12.6437	13.0324	0.800924
0.01	0.000407893	-0.0005	-0.0088	-0.0005	-0.009	-0.0007	-0.0084	5.68182	5.55556	8.33333	6.52357	1.56857
0	0	-0.0002	-0.0079	-0.0002	-0.008	-0.0002	-0.0078	2.53165	2.5	2.5641	2.53192	0.0320521

### Sheet: BSA
Concentration(mg/mL)	Concentration (mM)	Exp1	Ctrl1	Exp2	Ctrl2	Exp3	Ctrl3	Act1	Act2	Act3	Protection	STD
20	0.289309	-0.0086	-0.0086	-0.0086	-0.0086	-0.0087	-0.0086	100	100	101.163	100.388	0.671338
15	0.216982	-0.0088	-0.0088	-0.0083	-0.0089	-0.0083	-0.0089	100	93.2584	93.2584	95.5056	3.89225
10	0.144654	-0.0067	-0.0089	-0.0067	-0.0087	-0.0066	-0.009	75.2809	77.0115	73.3333	75.2086	1.84015
5	0.0723272	-0.0033	-0.009	-0.0035	-0.0091	-0.0027	-0.0089	36.6667	38.4615	30.3371	35.1551	4.26794
2	0.0289309	-0.0018	-0.0087	-0.0018	-0.0087	-0.0018	-0.0084	20.6897	20.6897	21.4286	20.936	0.426613
1	0.0144654	-0.0012	-0.0085	-0.0014	-0.0086	-0.001	-0.0086	14.1176	16.2791	11.6279	14.0082	2.32751
0.5	0.00723272	-0.0007	-0.0087	-0.0005	-0.0087	-0.0004	-0.0084	8.04598	5.74713	4.7619	6.185	1.68525
0.1	0.00144654	-0.0003	-0.0083	-0.0004	-0.0085	-0.0004	-0.0088	3.61446	4.70588	4.54545	4.2886	0.589307
0.05	0.000723272	-0.0004	-0.0082	-0.0004	-0.0082	-0.0003	-0.0083	4.87805	4.87805	3.61446	4.45685	0.729535
0.01	0.000144654	-0.0001	-0.0083	-0.0003	-0.0085	-0.0002	-0.0087	1.20482	3.52941	2.29885	2.34436	1.16296
0	0	-0.0002	-0.0085	-0.0002	-0.0084	-0.0001	-0.0087	2.35294	2.38095	1.14943	1.96111	0.703076
