## Supplementary material for "Disordered proteins interact with the chemical environment to tune their protective function during drying": File S1: Suc_C_0.5a.csv

Date	Stage	Time (seconds)	A340	A340(delta)	A260	A260(delta)	A280	A280(delta)
9/7/2021 10:57:22 AM	1	0.00	0.516	0.0000	1.482	0.0000	0.375	0.0000
9/7/2021 10:57:24 AM	1	2.00	0.499	-0.0172	1.492	0.0093	0.376	0.0001
9/7/2021 10:57:26 AM	1	4.00	0.478	-0.0213	1.493	0.0018	0.377	0.0017
9/7/2021 10:57:28 AM	1	6.00	0.462	-0.0156	1.518	0.0250	0.379	0.0012
9/7/2021 10:57:30 AM	1	8.00	0.444	-0.0183	1.511	-0.0070	0.381	0.0022
9/7/2021 10:57:32 AM	1	10.00	0.426	-0.0177	1.524	0.0131	0.382	0.0010
9/7/2021 10:57:34 AM	1	12.00	0.409	-0.0175	1.551	0.0266	0.380	-0.0012
9/7/2021 10:57:36 AM	1	14.00	0.388	-0.0211	1.542	-0.0094	0.381	0.0009
9/7/2021 10:57:38 AM	1	16.00	0.374	-0.0137	1.561	0.0194	0.384	0.0031
9/7/2021 10:57:40 AM	1	18.00	0.356	-0.0183	1.559	-0.0023	0.384	-0.0005
9/7/2021 10:57:42 AM	1	20.00	0.339	-0.0169	1.576	0.0174	0.386	0.0022
9/7/2021 10:57:44 AM	1	22.00	0.321	-0.0180	1.581	0.0050	0.386	-0.0001
9/7/2021 10:57:46 AM	1	24.00	0.304	-0.0170	1.599	0.0178	0.387	0.0013
9/7/2021 10:57:48 AM	1	26.00	0.285	-0.0184	1.605	0.0057	0.387	-0.0005
9/7/2021 10:57:50 AM	1	28.00	0.270	-0.0158	1.619	0.0141	0.388	0.0015
9/7/2021 10:57:52 AM	1	30.00	0.255	-0.0148	1.608	-0.0113	0.390	0.0017
9/7/2021 10:57:54 AM	1	32.00	0.237	-0.0178	1.622	0.0145	0.389	-0.0014
9/7/2021 10:57:56 AM	1	34.00	0.223	-0.0136	1.625	0.0032	0.392	0.0029
9/7/2021 10:57:58 AM	1	36.00	0.209	-0.0144	1.649	0.0240	0.391	-0.0010
9/7/2021 10:58:00 AM	1	38.00	0.195	-0.0141	1.643	-0.0066	0.391	0.0006
9/7/2021 10:58:02 AM	1	40.00	0.181	-0.0142	1.651	0.0084	0.393	0.0019
9/7/2021 10:58:04 AM	1	42.00	0.166	-0.0148	1.664	0.0132	0.392	-0.0012
9/7/2021 10:58:06 AM	1	44.00	0.153	-0.0130	1.664	0.0001	0.392	0.0001
9/7/2021 10:58:08 AM	1	46.00	0.141	-0.0122	1.673	0.0084	0.395	0.0026
9/7/2021 10:58:10 AM	1	48.00	0.130	-0.0104	1.679	0.0065	0.395	0.0008
9/7/2021 10:58:12 AM	1	50.00	0.120	-0.0100	1.671	-0.0086	0.396	0.0001
9/7/2021 10:58:14 AM	1	52.00	0.110	-0.0098	1.695	0.0249	0.396	0.0002
9/7/2021 10:58:16 AM	1	54.00	0.101	-0.0098	1.687	-0.0087	0.395	-0.0005
9/7/2021 10:58:18 AM	1	56.00	0.096	-0.0051	1.690	0.0036	0.398	0.0024
9/7/2021 10:58:20 AM	1	58.00	0.086	-0.0093	1.686	-0.0040	0.395	-0.0025
9/7/2021 10:58:22 AM	1	60.00	0.081	-0.0050	1.702	0.0157	0.397	0.0016
