## Supplementary material for "Disordered proteins interact with the chemical environment to tune their protective function during drying": File S1: Suc_C_0.05b.csv

Date	Stage	Time (seconds)	A340	A340(delta)	A260	A260(delta)	A280	A280(delta)
9/7/2021 9:36:28 AM	1	0.00	0.512	0.0000	1.484	0.0000	0.380	0.0000
9/7/2021 9:36:30 AM	1	2.00	0.496	-0.0154	1.507	0.0234	0.382	0.0025
9/7/2021 9:36:32 AM	1	4.00	0.478	-0.0181	1.502	-0.0048	0.382	0.0002
9/7/2021 9:36:34 AM	1	6.00	0.459	-0.0187	1.527	0.0244	0.383	0.0004
9/7/2021 9:36:36 AM	1	8.00	0.445	-0.0144	1.524	-0.0021	0.384	0.0012
9/7/2021 9:36:38 AM	1	10.00	0.430	-0.0151	1.534	0.0098	0.387	0.0034
9/7/2021 9:36:40 AM	1	12.00	0.412	-0.0180	1.545	0.0104	0.386	-0.0009
9/7/2021 9:36:42 AM	1	14.00	0.393	-0.0188	1.551	0.0061	0.385	-0.0010
9/7/2021 9:36:44 AM	1	16.00	0.377	-0.0160	1.550	-0.0002	0.387	0.0012
9/7/2021 9:36:46 AM	1	18.00	0.361	-0.0165	1.578	0.0276	0.387	0.0008
9/7/2021 9:36:48 AM	1	20.00	0.344	-0.0164	1.581	0.0027	0.388	0.0007
9/7/2021 9:36:50 AM	1	22.00	0.328	-0.0162	1.596	0.0153	0.389	0.0014
9/7/2021 9:36:52 AM	1	24.00	0.310	-0.0186	1.589	-0.0071	0.390	0.0002
9/7/2021 9:36:54 AM	1	26.00	0.294	-0.0159	1.603	0.0138	0.389	-0.0008
9/7/2021 9:36:56 AM	1	28.00	0.276	-0.0178	1.608	0.0054	0.390	0.0011
9/7/2021 9:36:58 AM	1	30.00	0.262	-0.0138	1.615	0.0071	0.391	0.0013
9/7/2021 9:37:00 AM	1	32.00	0.246	-0.0163	1.621	0.0054	0.391	0.0001
9/7/2021 9:37:02 AM	1	34.00	0.234	-0.0113	1.638	0.0169	0.393	0.0014
9/7/2021 9:37:04 AM	1	36.00	0.219	-0.0151	1.632	-0.0052	0.392	-0.0005
9/7/2021 9:37:06 AM	1	38.00	0.204	-0.0152	1.644	0.0117	0.393	0.0005
9/7/2021 9:37:08 AM	1	40.00	0.191	-0.0129	1.656	0.0116	0.393	0.0007
9/7/2021 9:37:10 AM	1	42.00	0.178	-0.0133	1.669	0.0129	0.393	0.0001
9/7/2021 9:37:12 AM	1	44.00	0.165	-0.0127	1.669	0.0001	0.397	0.0032
9/7/2021 9:37:14 AM	1	46.00	0.150	-0.0150	1.680	0.0116	0.395	-0.0017
9/7/2021 9:37:16 AM	1	48.00	0.140	-0.0099	1.679	-0.0017	0.398	0.0030
9/7/2021 9:37:18 AM	1	50.00	0.129	-0.0111	1.694	0.0154	0.396	-0.0019
9/7/2021 9:37:20 AM	1	52.00	0.120	-0.0087	1.688	-0.0065	0.397	0.0004
9/7/2021 9:37:22 AM	1	54.00	0.110	-0.0100	1.688	0.0006	0.398	0.0012
9/7/2021 9:37:24 AM	1	56.00	0.105	-0.0058	1.700	0.0116	0.399	0.0015
9/7/2021 9:37:26 AM	1	58.00	0.095	-0.0094	1.703	0.0033	0.399	-0.0002
9/7/2021 9:37:28 AM	1	60.00	0.090	-0.0052	1.703	0.0002	0.399	-0.0003
