## Supplementary material for "Disordered proteins interact with the chemical environment to tune their protective function during drying": File S1: Suc_C_0.5b.csv

Date	Stage	Time (seconds)	A340	A340(delta)	A260	A260(delta)	A280	A280(delta)
9/7/2021 11:01:46 AM	1	0.00	0.511	0.0000	1.464	0.0000	0.372	0.0000
9/7/2021 11:01:48 AM	1	2.00	0.492	-0.0198	1.472	0.0072	0.372	0.0002
9/7/2021 11:01:50 AM	1	4.00	0.477	-0.0147	1.481	0.0090	0.374	0.0022
9/7/2021 11:01:52 AM	1	6.00	0.462	-0.0151	1.502	0.0217	0.376	0.0019
9/7/2021 11:01:54 AM	1	8.00	0.445	-0.0171	1.505	0.0026	0.377	0.0002
9/7/2021 11:01:56 AM	1	10.00	0.444	-0.0011	1.538	0.0332	0.396	0.0194
9/7/2021 11:01:58 AM	1	12.00	0.409	-0.0345	1.525	-0.0136	0.378	-0.0177
9/7/2021 11:02:00 AM	1	14.00	0.394	-0.0146	1.535	0.0105	0.379	0.0005
9/7/2021 11:02:02 AM	1	16.00	0.376	-0.0183	1.533	-0.0016	0.379	-0.0002
9/7/2021 11:02:04 AM	1	18.00	0.363	-0.0132	1.552	0.0187	0.381	0.0022
9/7/2021 11:02:06 AM	1	20.00	0.345	-0.0178	1.554	0.0014	0.382	0.0012
9/7/2021 11:02:08 AM	1	22.00	0.327	-0.0178	1.561	0.0079	0.383	0.0006
9/7/2021 11:02:10 AM	1	24.00	0.313	-0.0146	1.582	0.0209	0.383	0.0006
9/7/2021 11:02:12 AM	1	26.00	0.296	-0.0168	1.591	0.0084	0.384	0.0007
9/7/2021 11:02:14 AM	1	28.00	0.279	-0.0173	1.596	0.0054	0.384	0.0003
9/7/2021 11:02:16 AM	1	30.00	0.263	-0.0155	1.600	0.0042	0.384	0.0001
9/7/2021 11:02:18 AM	1	32.00	0.248	-0.0149	1.614	0.0137	0.386	0.0015
9/7/2021 11:02:20 AM	1	34.00	0.233	-0.0151	1.616	0.0016	0.387	0.0016
9/7/2021 11:02:22 AM	1	36.00	0.218	-0.0155	1.623	0.0072	0.388	0.0004
9/7/2021 11:02:24 AM	1	38.00	0.202	-0.0156	1.628	0.0050	0.388	0.0004
9/7/2021 11:02:26 AM	1	40.00	0.190	-0.0117	1.645	0.0170	0.390	0.0015
9/7/2021 11:02:28 AM	1	42.00	0.176	-0.0143	1.641	-0.0038	0.390	0.0004
9/7/2021 11:02:30 AM	1	44.00	0.164	-0.0123	1.639	-0.0022	0.389	-0.0012
9/7/2021 11:02:32 AM	1	46.00	0.153	-0.0104	1.660	0.0209	0.391	0.0020
9/7/2021 11:02:34 AM	1	48.00	0.141	-0.0124	1.662	0.0022	0.390	-0.0004
9/7/2021 11:02:36 AM	1	50.00	0.130	-0.0104	1.660	-0.0016	0.392	0.0013
9/7/2021 11:02:38 AM	1	52.00	0.120	-0.0103	1.669	0.0081	0.391	-0.0009
9/7/2021 11:02:40 AM	1	54.00	0.111	-0.0092	1.681	0.0120	0.392	0.0012
9/7/2021 11:02:42 AM	1	56.00	0.103	-0.0080	1.677	-0.0034	0.393	0.0012
9/7/2021 11:02:44 AM	1	58.00	0.096	-0.0066	1.687	0.0100	0.392	-0.0011
9/7/2021 11:02:46 AM	1	60.00	0.089	-0.0075	1.686	-0.0014	0.393	0.0009
