## Supplementary material for "Disordered proteins interact with the chemical environment to tune their protective function during drying": File S1: Suc_C_0.5c.csv

Date	Stage	Time (seconds)	A340	A340(delta)	A260	A260(delta)	A280	A280(delta)
9/7/2021 11:06:01 AM	1	0.00	0.528	0.0000	1.482	0.0000	0.376	0.0000
9/7/2021 11:06:03 AM	1	2.00	0.512	-0.0163	1.489	0.0071	0.378	0.0019
9/7/2021 11:06:05 AM	1	4.00	0.497	-0.0149	1.499	0.0100	0.379	0.0011
9/7/2021 11:06:07 AM	1	6.00	0.480	-0.0165	1.510	0.0118	0.379	-0.0005
9/7/2021 11:06:09 AM	1	8.00	0.461	-0.0190	1.506	-0.0043	0.379	0.0007
9/7/2021 11:06:11 AM	1	10.00	0.447	-0.0139	1.519	0.0128	0.381	0.0016
9/7/2021 11:06:13 AM	1	12.00	0.432	-0.0154	1.535	0.0159	0.382	0.0012
9/7/2021 11:06:15 AM	1	14.00	0.417	-0.0148	1.529	-0.0054	0.380	-0.0024
9/7/2021 11:06:17 AM	1	16.00	0.400	-0.0169	1.537	0.0078	0.381	0.0010
9/7/2021 11:06:19 AM	1	18.00	0.384	-0.0160	1.541	0.0037	0.383	0.0019
9/7/2021 11:06:21 AM	1	20.00	0.366	-0.0183	1.553	0.0126	0.382	-0.0010
9/7/2021 11:06:23 AM	1	22.00	0.351	-0.0149	1.555	0.0018	0.383	0.0009
9/7/2021 11:06:25 AM	1	24.00	0.336	-0.0149	1.562	0.0069	0.385	0.0025
9/7/2021 11:06:27 AM	1	26.00	0.320	-0.0165	1.591	0.0294	0.387	0.0016
9/7/2021 11:06:29 AM	1	28.00	0.304	-0.0162	1.585	-0.0062	0.387	0.0003
9/7/2021 11:06:31 AM	1	30.00	0.289	-0.0141	1.589	0.0034	0.388	0.0009
9/7/2021 11:06:33 AM	1	32.00	0.271	-0.0185	1.610	0.0218	0.388	0.0003
9/7/2021 11:06:35 AM	1	34.00	0.256	-0.0147	1.624	0.0134	0.388	-0.0006
9/7/2021 11:06:37 AM	1	36.00	0.244	-0.0124	1.627	0.0032	0.390	0.0021
9/7/2021 11:06:39 AM	1	38.00	0.229	-0.0145	1.632	0.0051	0.389	-0.0005
9/7/2021 11:06:41 AM	1	40.00	0.217	-0.0122	1.638	0.0056	0.393	0.0041
9/7/2021 11:06:43 AM	1	42.00	0.203	-0.0138	1.641	0.0028	0.392	-0.0011
9/7/2021 11:06:45 AM	1	44.00	0.190	-0.0132	1.648	0.0077	0.391	-0.0007
9/7/2021 11:06:47 AM	1	46.00	0.176	-0.0138	1.648	0.0001	0.390	-0.0017
9/7/2021 11:06:49 AM	1	48.00	0.166	-0.0101	1.664	0.0153	0.394	0.0040
9/7/2021 11:06:51 AM	1	50.00	0.155	-0.0115	1.665	0.0016	0.392	-0.0018
9/7/2021 11:06:53 AM	1	52.00	0.146	-0.0089	1.676	0.0105	0.395	0.0029
9/7/2021 11:06:55 AM	1	54.00	0.135	-0.0104	1.670	-0.0056	0.394	-0.0011
9/7/2021 11:06:57 AM	1	56.00	0.126	-0.0089	1.689	0.0191	0.394	0.0000
9/7/2021 11:06:59 AM	1	58.00	0.117	-0.0093	1.679	-0.0108	0.393	-0.0007
9/7/2021 11:07:01 AM	1	60.00	0.110	-0.0072	1.688	0.0091	0.394	0.0006
