## Supplementary material for "Disordered proteins interact with the chemical environment to tune their protective function during drying": File S1: Suc_C_5a.csv

Date	Stage	Time (seconds)	A340	A340(delta)	A260	A260(delta)	A280	A280(delta)
9/7/2021 11:14:31 AM	1	0.00	0.556	0.0000	1.487	0.0000	0.382	0.0000
9/7/2021 11:14:33 AM	1	2.00	0.541	-0.0151	1.499	0.0121	0.381	-0.0014
9/7/2021 11:14:35 AM	1	4.00	0.528	-0.0130	1.507	0.0082	0.385	0.0042
9/7/2021 11:14:37 AM	1	6.00	0.511	-0.0176	1.512	0.0051	0.383	-0.0018
9/7/2021 11:14:39 AM	1	8.00	0.499	-0.0113	1.517	0.0055	0.387	0.0036
9/7/2021 11:14:41 AM	1	10.00	0.485	-0.0139	1.526	0.0083	0.388	0.0006
9/7/2021 11:14:43 AM	1	12.00	0.469	-0.0160	1.531	0.0048	0.386	-0.0017
9/7/2021 11:14:45 AM	1	14.00	0.455	-0.0140	1.545	0.0143	0.388	0.0018
9/7/2021 11:14:47 AM	1	16.00	0.441	-0.0142	1.551	0.0065	0.389	0.0013
9/7/2021 11:14:49 AM	1	18.00	0.425	-0.0161	1.557	0.0055	0.388	-0.0008
9/7/2021 11:14:51 AM	1	20.00	0.410	-0.0151	1.565	0.0077	0.390	0.0018
9/7/2021 11:14:53 AM	1	22.00	0.393	-0.0167	1.561	-0.0031	0.389	-0.0006
9/7/2021 11:14:55 AM	1	24.00	0.377	-0.0159	1.580	0.0187	0.391	0.0012
9/7/2021 11:14:57 AM	1	26.00	0.361	-0.0159	1.594	0.0142	0.391	0.0003
9/7/2021 11:14:59 AM	1	28.00	0.347	-0.0150	1.597	0.0025	0.392	0.0009
9/7/2021 11:15:01 AM	1	30.00	0.332	-0.0141	1.619	0.0217	0.393	0.0014
9/7/2021 11:15:03 AM	1	32.00	0.319	-0.0136	1.606	-0.0124	0.393	0.0001
9/7/2021 11:15:05 AM	1	34.00	0.304	-0.0150	1.611	0.0043	0.394	0.0011
9/7/2021 11:15:07 AM	1	36.00	0.291	-0.0132	1.612	0.0016	0.395	0.0005
9/7/2021 11:15:09 AM	1	38.00	0.277	-0.0139	1.635	0.0232	0.398	0.0036
9/7/2021 11:15:11 AM	1	40.00	0.263	-0.0139	1.654	0.0183	0.396	-0.0029
9/7/2021 11:15:13 AM	1	42.00	0.249	-0.0134	1.651	-0.0026	0.397	0.0013
9/7/2021 11:15:15 AM	1	44.00	0.233	-0.0162	1.664	0.0126	0.396	-0.0010
9/7/2021 11:15:17 AM	1	46.00	0.220	-0.0126	1.669	0.0058	0.399	0.0033
9/7/2021 11:15:19 AM	1	48.00	0.207	-0.0135	1.683	0.0135	0.399	-0.0002
9/7/2021 11:15:21 AM	1	50.00	0.195	-0.0121	1.671	-0.0123	0.399	0.0005
9/7/2021 11:15:23 AM	1	52.00	0.184	-0.0111	1.687	0.0166	0.401	0.0018
9/7/2021 11:15:25 AM	1	54.00	0.172	-0.0120	1.666	-0.0215	0.399	-0.0019
9/7/2021 11:15:27 AM	1	56.00	0.161	-0.0106	1.698	0.0325	0.401	0.0018
9/7/2021 11:15:29 AM	1	58.00	0.152	-0.0089	1.699	0.0008	0.403	0.0014
9/7/2021 11:15:31 AM	1	60.00	0.143	-0.0096	1.712	0.0132	0.402	-0.0010
