## Supplementary material for "Disordered proteins interact with the chemical environment to tune their protective function during drying": File S1: Suc_C_5b.csv

Date	Stage	Time (seconds)	A340	A340(delta)	A260	A260(delta)	A280	A280(delta)
9/7/2021 11:23:46 AM	1	0.00	0.540	0.0000	1.480	0.0000	0.378	0.0000
9/7/2021 11:23:48 AM	1	2.00	0.523	-0.0169	1.489	0.0094	0.379	0.0010
9/7/2021 11:23:50 AM	1	4.00	0.507	-0.0161	1.501	0.0116	0.381	0.0019
9/7/2021 11:23:52 AM	1	6.00	0.491	-0.0155	1.507	0.0056	0.381	0.0000
9/7/2021 11:23:54 AM	1	8.00	0.474	-0.0168	1.513	0.0061	0.381	0.0002
9/7/2021 11:23:56 AM	1	10.00	0.457	-0.0177	1.535	0.0219	0.385	0.0032
9/7/2021 11:23:58 AM	1	12.00	0.441	-0.0156	1.536	0.0015	0.384	-0.0002
9/7/2021 11:24:00 AM	1	14.00	0.424	-0.0167	1.533	-0.0027	0.385	0.0002
9/7/2021 11:24:02 AM	1	16.00	0.408	-0.0168	1.550	0.0166	0.386	0.0011
9/7/2021 11:24:04 AM	1	18.00	0.389	-0.0188	1.555	0.0051	0.385	-0.0002
9/7/2021 11:24:06 AM	1	20.00	0.372	-0.0171	1.561	0.0060	0.385	0.0000
9/7/2021 11:24:08 AM	1	22.00	0.355	-0.0163	1.579	0.0176	0.388	0.0023
9/7/2021 11:24:10 AM	1	24.00	0.338	-0.0170	1.596	0.0174	0.389	0.0009
9/7/2021 11:24:12 AM	1	26.00	0.321	-0.0172	1.587	-0.0088	0.389	0.0007
9/7/2021 11:24:14 AM	1	28.00	0.304	-0.0176	1.606	0.0184	0.389	-0.0003
9/7/2021 11:24:16 AM	1	30.00	0.287	-0.0170	1.608	0.0023	0.388	-0.0009
9/7/2021 11:24:18 AM	1	32.00	0.271	-0.0154	1.619	0.0110	0.390	0.0017
9/7/2021 11:24:20 AM	1	34.00	0.257	-0.0142	1.630	0.0115	0.392	0.0018
9/7/2021 11:24:22 AM	1	36.00	0.240	-0.0171	1.636	0.0058	0.391	-0.0004
9/7/2021 11:24:24 AM	1	38.00	0.225	-0.0153	1.647	0.0111	0.393	0.0019
9/7/2021 11:24:26 AM	1	40.00	0.208	-0.0167	1.637	-0.0101	0.392	-0.0015
9/7/2021 11:24:28 AM	1	42.00	0.196	-0.0118	1.644	0.0063	0.392	0.0008
9/7/2021 11:24:30 AM	1	44.00	0.184	-0.0120	1.651	0.0079	0.395	0.0028
9/7/2021 11:24:32 AM	1	46.00	0.170	-0.0138	1.656	0.0041	0.396	0.0008
9/7/2021 11:24:34 AM	1	48.00	0.159	-0.0119	1.679	0.0236	0.396	-0.0003
9/7/2021 11:24:36 AM	1	50.00	0.144	-0.0144	1.677	-0.0025	0.395	-0.0011
9/7/2021 11:24:38 AM	1	52.00	0.133	-0.0108	1.668	-0.0088	0.396	0.0016
9/7/2021 11:24:40 AM	1	54.00	0.124	-0.0095	1.688	0.0200	0.398	0.0020
9/7/2021 11:24:42 AM	1	56.00	0.113	-0.0111	1.686	-0.0015	0.396	-0.0017
9/7/2021 11:24:44 AM	1	58.00	0.105	-0.0078	1.699	0.0130	0.398	0.0019
9/7/2021 11:24:46 AM	1	60.00	0.098	-0.0070	1.704	0.0045	0.399	0.0012
