## Supplementary material for "Disordered proteins interact with the chemical environment to tune their protective function during drying": File S1: Suc_C_5c.csv

Date	Stage	Time (seconds)	A340	A340(delta)	A260	A260(delta)	A280	A280(delta)
9/7/2021 11:28:28 AM	1	0.00	0.548	0.0000	1.544	0.0000	0.393	0.0000
9/7/2021 11:28:30 AM	1	2.00	0.531	-0.0170	1.555	0.0109	0.395	0.0011
9/7/2021 11:28:32 AM	1	4.00	0.511	-0.0192	1.571	0.0156	0.396	0.0010
9/7/2021 11:28:34 AM	1	6.00	0.494	-0.0172	1.575	0.0042	0.396	0.0001
9/7/2021 11:28:36 AM	1	8.00	0.477	-0.0174	1.576	0.0015	0.396	0.0008
9/7/2021 11:28:38 AM	1	10.00	0.460	-0.0164	1.583	0.0069	0.398	0.0018
9/7/2021 11:28:40 AM	1	12.00	0.444	-0.0161	1.603	0.0195	0.399	0.0007
9/7/2021 11:28:42 AM	1	14.00	0.427	-0.0176	1.608	0.0056	0.399	-0.0001
9/7/2021 11:28:44 AM	1	16.00	0.409	-0.0180	1.618	0.0098	0.400	0.0016
9/7/2021 11:28:46 AM	1	18.00	0.391	-0.0177	1.632	0.0142	0.400	-0.0001
9/7/2021 11:28:48 AM	1	20.00	0.372	-0.0186	1.634	0.0018	0.401	0.0009
9/7/2021 11:28:50 AM	1	22.00	0.357	-0.0155	1.663	0.0289	0.404	0.0027
9/7/2021 11:28:52 AM	1	24.00	0.339	-0.0180	1.658	-0.0054	0.405	0.0008
9/7/2021 11:28:54 AM	1	26.00	0.321	-0.0176	1.650	-0.0079	0.404	-0.0011
9/7/2021 11:28:56 AM	1	28.00	0.305	-0.0158	1.687	0.0371	0.406	0.0025
9/7/2021 11:28:58 AM	1	30.00	0.286	-0.0192	1.677	-0.0094	0.405	-0.0006
9/7/2021 11:29:00 AM	1	32.00	0.271	-0.0156	1.689	0.0116	0.407	0.0012
9/7/2021 11:29:02 AM	1	34.00	0.254	-0.0169	1.679	-0.0098	0.407	0.0000
9/7/2021 11:29:04 AM	1	36.00	0.238	-0.0154	1.719	0.0391	0.408	0.0012
9/7/2021 11:29:06 AM	1	38.00	0.224	-0.0143	1.711	-0.0073	0.410	0.0020
9/7/2021 11:29:08 AM	1	40.00	0.209	-0.0152	1.725	0.0140	0.410	0.0003
9/7/2021 11:29:10 AM	1	42.00	0.193	-0.0156	1.727	0.0016	0.409	-0.0011
9/7/2021 11:29:12 AM	1	44.00	0.180	-0.0131	1.739	0.0126	0.412	0.0025
9/7/2021 11:29:14 AM	1	46.00	0.167	-0.0129	1.739	0.0000	0.412	0.0002
9/7/2021 11:29:16 AM	1	48.00	0.155	-0.0120	1.753	0.0135	0.413	0.0011
9/7/2021 11:29:18 AM	1	50.00	0.145	-0.0108	1.762	0.0097	0.415	0.0016
9/7/2021 11:29:20 AM	1	52.00	0.133	-0.0112	1.764	0.0013	0.413	-0.0014
9/7/2021 11:29:22 AM	1	54.00	0.122	-0.0112	1.771	0.0069	0.413	0.0003
9/7/2021 11:29:24 AM	1	56.00	0.114	-0.0081	1.766	-0.0047	0.414	0.0004
9/7/2021 11:29:26 AM	1	58.00	0.105	-0.0087	1.785	0.0190	0.414	0.0004
9/7/2021 11:29:28 AM	1	60.00	0.097	-0.0080	1.777	-0.0079	0.413	-0.0008
