## Supplementary material for "Disordered proteins interact with the chemical environment to tune their protective function during drying": File S1: Suc_C_15a.csv

Date	Stage	Time (seconds)	A340	A340(delta)	A260	A260(delta)	A280	A280(delta)
9/7/2021 9:48:42 AM	1	0.00	0.532	0.0000	1.473	0.0000	0.377	0.0000
9/7/2021 9:48:44 AM	1	2.00	0.516	-0.0155	1.475	0.0011	0.379	0.0017
9/7/2021 9:48:46 AM	1	4.00	0.498	-0.0181	1.484	0.0090	0.381	0.0019
9/7/2021 9:48:48 AM	1	6.00	0.481	-0.0171	1.505	0.0211	0.383	0.0023
9/7/2021 9:48:50 AM	1	8.00	0.464	-0.0173	1.514	0.0097	0.383	0.0000
9/7/2021 9:48:52 AM	1	10.00	0.446	-0.0172	1.520	0.0059	0.384	0.0011
9/7/2021 9:48:54 AM	1	12.00	0.427	-0.0197	1.535	0.0144	0.384	-0.0006
9/7/2021 9:48:56 AM	1	14.00	0.410	-0.0170	1.542	0.0071	0.385	0.0018
9/7/2021 9:48:58 AM	1	16.00	0.390	-0.0195	1.548	0.0061	0.386	0.0009
9/7/2021 9:49:00 AM	1	18.00	0.370	-0.0208	1.568	0.0205	0.387	0.0006
9/7/2021 9:49:02 AM	1	20.00	0.354	-0.0151	1.575	0.0069	0.386	-0.0006
9/7/2021 9:49:04 AM	1	22.00	0.336	-0.0186	1.577	0.0021	0.388	0.0014
9/7/2021 9:49:06 AM	1	24.00	0.321	-0.0150	1.584	0.0070	0.389	0.0008
9/7/2021 9:49:08 AM	1	26.00	0.303	-0.0181	1.594	0.0098	0.390	0.0014
9/7/2021 9:49:10 AM	1	28.00	0.283	-0.0201	1.602	0.0082	0.391	0.0009
9/7/2021 9:49:12 AM	1	30.00	0.266	-0.0167	1.600	-0.0022	0.390	-0.0006
9/7/2021 9:49:14 AM	1	32.00	0.252	-0.0143	1.614	0.0141	0.392	0.0019
9/7/2021 9:49:16 AM	1	34.00	0.235	-0.0164	1.631	0.0164	0.391	-0.0006
9/7/2021 9:49:18 AM	1	36.00	0.220	-0.0151	1.617	-0.0134	0.392	0.0004
9/7/2021 9:49:20 AM	1	38.00	0.205	-0.0155	1.637	0.0198	0.391	-0.0007
9/7/2021 9:49:22 AM	1	40.00	0.190	-0.0146	1.642	0.0055	0.393	0.0014
9/7/2021 9:49:24 AM	1	42.00	0.177	-0.0126	1.647	0.0047	0.394	0.0015
9/7/2021 9:49:26 AM	1	44.00	0.164	-0.0134	1.647	0.0000	0.394	-0.0002
9/7/2021 9:49:28 AM	1	46.00	0.151	-0.0130	1.661	0.0140	0.394	0.0005
9/7/2021 9:49:30 AM	1	48.00	0.141	-0.0097	1.670	0.0085	0.395	0.0008
9/7/2021 9:49:32 AM	1	50.00	0.130	-0.0114	1.672	0.0027	0.397	0.0019
9/7/2021 9:49:34 AM	1	52.00	0.119	-0.0115	1.680	0.0080	0.396	-0.0013
9/7/2021 9:49:36 AM	1	54.00	0.111	-0.0074	1.673	-0.0073	0.398	0.0020
9/7/2021 9:49:38 AM	1	56.00	0.102	-0.0090	1.687	0.0134	0.396	-0.0020
9/7/2021 9:49:40 AM	1	58.00	0.094	-0.0076	1.674	-0.0123	0.396	0.0005
9/7/2021 9:49:42 AM	1	60.00	0.090	-0.0046	1.697	0.0230	0.399	0.0029
