## Supplementary material for "Disordered proteins interact with the chemical environment to tune their protective function during drying": File S1: Suc_C_15b.csv

Date	Stage	Time (seconds)	A340	A340(delta)	A260	A260(delta)	A280	A280(delta)
9/7/2021 9:53:10 AM	1	0.00	0.513	0.0000	1.485	0.0000	0.376	0.0000
9/7/2021 9:53:12 AM	1	2.00	0.493	-0.0191	1.486	0.0018	0.377	0.0011
9/7/2021 9:53:14 AM	1	4.00	0.477	-0.0166	1.496	0.0101	0.378	0.0008
9/7/2021 9:53:16 AM	1	6.00	0.461	-0.0160	1.504	0.0077	0.381	0.0025
9/7/2021 9:53:18 AM	1	8.00	0.444	-0.0169	1.517	0.0125	0.381	0.0007
9/7/2021 9:53:20 AM	1	10.00	0.426	-0.0177	1.529	0.0121	0.382	0.0010
9/7/2021 9:53:22 AM	1	12.00	0.410	-0.0168	1.534	0.0057	0.382	-0.0004
9/7/2021 9:53:24 AM	1	14.00	0.394	-0.0151	1.540	0.0053	0.382	-0.0004
9/7/2021 9:53:26 AM	1	16.00	0.379	-0.0156	1.547	0.0077	0.383	0.0009
9/7/2021 9:53:28 AM	1	18.00	0.361	-0.0181	1.558	0.0111	0.384	0.0016
9/7/2021 9:53:30 AM	1	20.00	0.345	-0.0162	1.575	0.0166	0.385	0.0013
9/7/2021 9:53:32 AM	1	22.00	0.327	-0.0181	1.585	0.0098	0.386	0.0010
9/7/2021 9:53:34 AM	1	24.00	0.311	-0.0151	1.587	0.0020	0.386	-0.0004
9/7/2021 9:53:36 AM	1	26.00	0.297	-0.0150	1.594	0.0070	0.386	0.0002
9/7/2021 9:53:38 AM	1	28.00	0.278	-0.0187	1.588	-0.0063	0.387	0.0004
9/7/2021 9:53:40 AM	1	30.00	0.263	-0.0148	1.609	0.0211	0.389	0.0020
9/7/2021 9:53:42 AM	1	32.00	0.248	-0.0149	1.614	0.0058	0.389	0.0002
9/7/2021 9:53:44 AM	1	34.00	0.234	-0.0145	1.631	0.0165	0.389	0.0000
9/7/2021 9:53:46 AM	1	36.00	0.219	-0.0148	1.635	0.0040	0.390	0.0010
9/7/2021 9:53:48 AM	1	38.00	0.205	-0.0134	1.633	-0.0022	0.392	0.0022
9/7/2021 9:53:50 AM	1	40.00	0.192	-0.0138	1.643	0.0100	0.391	-0.0006
9/7/2021 9:53:52 AM	1	42.00	0.177	-0.0145	1.648	0.0049	0.392	0.0004
9/7/2021 9:53:54 AM	1	44.00	0.164	-0.0129	1.662	0.0144	0.392	0.0000
9/7/2021 9:53:56 AM	1	46.00	0.153	-0.0108	1.663	0.0011	0.393	0.0013
9/7/2021 9:53:58 AM	1	48.00	0.142	-0.0109	1.675	0.0116	0.394	0.0013
9/7/2021 9:54:00 AM	1	50.00	0.133	-0.0095	1.676	0.0013	0.395	0.0006
9/7/2021 9:54:02 AM	1	52.00	0.124	-0.0091	1.683	0.0065	0.396	0.0013
9/7/2021 9:54:04 AM	1	54.00	0.114	-0.0098	1.673	-0.0097	0.395	-0.0011
9/7/2021 9:54:06 AM	1	56.00	0.106	-0.0084	1.705	0.0318	0.396	0.0008
9/7/2021 9:54:08 AM	1	58.00	0.098	-0.0074	1.683	-0.0222	0.395	-0.0006
9/7/2021 9:54:10 AM	1	60.00	0.091	-0.0074	1.694	0.0111	0.396	0.0010
