## Supplementary material for "Disordered proteins interact with the chemical environment to tune their protective function during drying": File S1: Suc_C_15c.csv

Date	Stage	Time (seconds)	A340	A340(delta)	A260	A260(delta)	A280	A280(delta)
9/7/2021 9:57:37 AM	1	0.00	0.534	0.0000	1.476	0.0000	0.379	0.0000
9/7/2021 9:57:39 AM	1	2.00	0.517	-0.0166	1.489	0.0127	0.381	0.0017
9/7/2021 9:57:41 AM	1	4.00	0.502	-0.0149	1.497	0.0076	0.381	0.0002
9/7/2021 9:57:43 AM	1	6.00	0.486	-0.0156	1.516	0.0196	0.381	0.0003
9/7/2021 9:57:45 AM	1	8.00	0.473	-0.0137	1.526	0.0096	0.383	0.0016
9/7/2021 9:57:47 AM	1	10.00	0.456	-0.0169	1.524	-0.0018	0.382	-0.0005
9/7/2021 9:57:49 AM	1	12.00	0.442	-0.0141	1.533	0.0087	0.386	0.0039
9/7/2021 9:57:51 AM	1	14.00	0.429	-0.0132	1.549	0.0159	0.385	-0.0009
9/7/2021 9:57:53 AM	1	16.00	0.413	-0.0154	1.548	-0.0002	0.385	0.0000
9/7/2021 9:57:55 AM	1	18.00	0.397	-0.0165	1.544	-0.0042	0.386	0.0010
9/7/2021 9:57:57 AM	1	20.00	0.382	-0.0152	1.568	0.0241	0.389	0.0026
9/7/2021 9:57:59 AM	1	22.00	0.366	-0.0155	1.569	0.0011	0.389	-0.0001
9/7/2021 9:58:01 AM	1	24.00	0.352	-0.0141	1.586	0.0166	0.390	0.0012
9/7/2021 9:58:03 AM	1	26.00	0.335	-0.0166	1.592	0.0058	0.389	-0.0005
9/7/2021 9:58:05 AM	1	28.00	0.321	-0.0146	1.604	0.0122	0.390	0.0005
9/7/2021 9:58:07 AM	1	30.00	0.307	-0.0131	1.607	0.0026	0.391	0.0009
9/7/2021 9:58:09 AM	1	32.00	0.291	-0.0162	1.616	0.0091	0.393	0.0024
9/7/2021 9:58:11 AM	1	34.00	0.279	-0.0125	1.628	0.0124	0.393	-0.0005
9/7/2021 9:58:13 AM	1	36.00	0.264	-0.0148	1.629	0.0007	0.394	0.0011
9/7/2021 9:58:15 AM	1	38.00	0.250	-0.0141	1.631	0.0018	0.394	0.0002
9/7/2021 9:58:17 AM	1	40.00	0.236	-0.0137	1.646	0.0156	0.395	0.0009
9/7/2021 9:58:19 AM	1	42.00	0.223	-0.0129	1.656	0.0094	0.395	0.0004
9/7/2021 9:58:21 AM	1	44.00	0.209	-0.0141	1.649	-0.0067	0.395	-0.0005
9/7/2021 9:58:23 AM	1	46.00	0.197	-0.0124	1.666	0.0172	0.395	0.0005
9/7/2021 9:58:25 AM	1	48.00	0.186	-0.0111	1.662	-0.0045	0.396	0.0008
9/7/2021 9:58:27 AM	1	50.00	0.174	-0.0119	1.690	0.0281	0.398	0.0015
9/7/2021 9:58:29 AM	1	52.00	0.162	-0.0121	1.686	-0.0039	0.397	-0.0005
9/7/2021 9:58:31 AM	1	54.00	0.150	-0.0115	1.672	-0.0136	0.396	-0.0012
9/7/2021 9:58:33 AM	1	56.00	0.140	-0.0095	1.683	0.0110	0.398	0.0026
9/7/2021 9:58:35 AM	1	58.00	0.132	-0.0089	1.705	0.0217	0.397	-0.0016
9/7/2021 9:58:37 AM	1	60.00	0.124	-0.0081	1.703	-0.0014	0.397	0.0005
