## Supplementary material for "Disordered proteins interact with the chemical environment to tune their protective function during drying": File S1: Suc_E_0.05a.csv

Date	Stage	Time (seconds)	A340	A340(delta)	A260	A260(delta)	A280	A280(delta)
9/7/2021 9:34:21 AM	1	0.00	0.599	0.0000	1.435	0.0000	0.375	0.0000
9/7/2021 9:34:23 AM	1	2.00	0.599	-0.0005	1.438	0.0037	0.374	-0.0008
9/7/2021 9:34:25 AM	1	4.00	0.596	-0.0024	1.440	0.0017	0.374	-0.0003
9/7/2021 9:34:27 AM	1	6.00	0.597	0.0004	1.434	-0.0055	0.376	0.0014
9/7/2021 9:34:29 AM	1	8.00	0.599	0.0023	1.437	0.0029	0.376	0.0007
9/7/2021 9:34:31 AM	1	10.00	0.597	-0.0021	1.438	0.0004	0.377	0.0005
9/7/2021 9:34:33 AM	1	12.00	0.598	0.0010	1.439	0.0010	0.375	-0.0019
9/7/2021 9:34:35 AM	1	14.00	0.597	-0.0014	1.442	0.0028	0.376	0.0007
9/7/2021 9:34:37 AM	1	16.00	0.598	0.0018	1.446	0.0040	0.378	0.0019
9/7/2021 9:34:39 AM	1	18.00	0.599	0.0008	1.447	0.0014	0.377	-0.0005
9/7/2021 9:34:41 AM	1	20.00	0.597	-0.0019	1.445	-0.0017	0.377	-0.0006
9/7/2021 9:34:43 AM	1	22.00	0.597	-0.0002	1.445	-0.0001	0.377	0.0006
9/7/2021 9:34:45 AM	1	24.00	0.594	-0.0030	1.441	-0.0038	0.375	-0.0019
9/7/2021 9:34:47 AM	1	26.00	0.595	0.0006	1.442	0.0004	0.376	0.0010
9/7/2021 9:34:49 AM	1	28.00	0.597	0.0023	1.446	0.0038	0.377	0.0005
9/7/2021 9:34:51 AM	1	30.00	0.595	-0.0022	1.441	-0.0050	0.375	-0.0012
9/7/2021 9:34:53 AM	1	32.00	0.595	-0.0001	1.443	0.0023	0.375	-0.0006
9/7/2021 9:34:55 AM	1	34.00	0.595	-0.0002	1.440	-0.0029	0.376	0.0007
9/7/2021 9:34:57 AM	1	36.00	0.595	0.0002	1.440	0.0001	0.376	0.0004
9/7/2021 9:34:59 AM	1	38.00	0.593	-0.0018	1.441	0.0009	0.376	0.0005
9/7/2021 9:35:01 AM	1	40.00	0.592	-0.0006	1.440	-0.0008	0.378	0.0011
9/7/2021 9:35:03 AM	1	42.00	0.593	0.0001	1.441	0.0004	0.376	-0.0019
9/7/2021 9:35:05 AM	1	44.01	0.593	0.0004	1.448	0.0071	0.375	-0.0010
9/7/2021 9:35:07 AM	1	46.00	0.592	-0.0008	1.446	-0.0021	0.376	0.0018
9/7/2021 9:35:09 AM	1	48.00	0.590	-0.0018	1.438	-0.0073	0.377	0.0006
9/7/2021 9:35:11 AM	1	50.00	0.590	-0.0002	1.441	0.0024	0.376	-0.0007
9/7/2021 9:35:13 AM	1	52.00	0.593	0.0030	1.448	0.0068	0.376	-0.0006
9/7/2021 9:35:15 AM	1	54.00	0.591	-0.0019	1.443	-0.0045	0.377	0.0010
9/7/2021 9:35:17 AM	1	56.00	0.590	-0.0015	1.443	0.0004	0.374	-0.0022
9/7/2021 9:35:19 AM	1	58.00	0.590	0.0006	1.441	-0.0029	0.376	0.0019
9/7/2021 9:35:21 AM	1	60.00	0.591	0.0001	1.442	0.0011	0.377	0.0002
