## Supplementary material for "Disordered proteins interact with the chemical environment to tune their protective function during drying": File S1: Suc_E_0.5a.csv

Date	Stage	Time (seconds)	A340	A340(delta)	A260	A260(delta)	A280	A280(delta)
9/7/2021 10:59:34 AM	1	0.00	0.595	0.0000	1.429	0.0000	0.372	0.0000
9/7/2021 10:59:36 AM	1	2.00	0.592	-0.0028	1.440	0.0106	0.372	0.0000
9/7/2021 10:59:38 AM	1	4.00	0.592	0.0003	1.435	-0.0049	0.371	-0.0007
9/7/2021 10:59:40 AM	1	6.00	0.594	0.0016	1.432	-0.0023	0.371	0.0002
9/7/2021 10:59:42 AM	1	8.00	0.589	-0.0047	1.435	0.0030	0.371	0.0001
9/7/2021 10:59:44 AM	1	10.00	0.592	0.0028	1.430	-0.0052	0.373	0.0013
9/7/2021 10:59:46 AM	1	12.00	0.592	-0.0005	1.433	0.0028	0.373	0.0001
9/7/2021 10:59:48 AM	1	14.00	0.591	-0.0009	1.432	-0.0009	0.373	0.0001
9/7/2021 10:59:50 AM	1	16.00	0.589	-0.0019	1.438	0.0055	0.372	-0.0008
9/7/2021 10:59:52 AM	1	18.00	0.591	0.0019	1.432	-0.0054	0.372	-0.0004
9/7/2021 10:59:54 AM	1	20.00	0.591	-0.0002	1.437	0.0046	0.371	-0.0001
9/7/2021 10:59:56 AM	1	22.00	0.589	-0.0017	1.432	-0.0050	0.374	0.0027
9/7/2021 10:59:58 AM	1	24.00	0.588	-0.0010	1.427	-0.0046	0.371	-0.0031
9/7/2021 11:00:00 AM	1	26.00	0.588	0.0005	1.441	0.0134	0.373	0.0021
9/7/2021 11:00:02 AM	1	28.00	0.591	0.0027	1.442	0.0008	0.375	0.0014
9/7/2021 11:00:04 AM	1	30.00	0.589	-0.0020	1.435	-0.0065	0.373	-0.0016
9/7/2021 11:00:06 AM	1	32.00	0.589	0.0000	1.444	0.0092	0.375	0.0017
9/7/2021 11:00:08 AM	1	34.00	0.588	-0.0017	1.436	-0.0079	0.374	-0.0008
9/7/2021 11:00:10 AM	1	36.00	0.586	-0.0018	1.437	0.0007	0.372	-0.0017
9/7/2021 11:00:12 AM	1	38.00	0.589	0.0034	1.446	0.0089	0.374	0.0023
9/7/2021 11:00:14 AM	1	40.00	0.588	-0.0008	1.441	-0.0045	0.374	-0.0008
9/7/2021 11:00:16 AM	1	42.00	0.585	-0.0035	1.441	0.0000	0.372	-0.0014
9/7/2021 11:00:18 AM	1	44.00	0.586	0.0011	1.441	0.0000	0.374	0.0014
9/7/2021 11:00:20 AM	1	46.00	0.585	-0.0013	1.437	-0.0039	0.373	-0.0005
9/7/2021 11:00:22 AM	1	48.00	0.584	-0.0005	1.440	0.0023	0.374	0.0011
9/7/2021 11:00:24 AM	1	50.00	0.584	0.0000	1.446	0.0064	0.376	0.0015
9/7/2021 11:00:26 AM	1	52.00	0.584	-0.0004	1.450	0.0041	0.374	-0.0021
9/7/2021 11:00:28 AM	1	54.00	0.584	0.0003	1.445	-0.0050	0.374	0.0004
9/7/2021 11:00:30 AM	1	56.00	0.584	-0.0001	1.444	-0.0015	0.375	0.0006
9/7/2021 11:00:32 AM	1	58.00	0.582	-0.0022	1.444	-0.0002	0.376	0.0011
9/7/2021 11:00:34 AM	1	60.00	0.581	-0.0005	1.443	-0.0003	0.373	-0.0027
