## Supplementary material for "Disordered proteins interact with the chemical environment to tune their protective function during drying": File S1: Suc_E_0.05b.csv

Date	Stage	Time (seconds)	A340	A340(delta)	A260	A260(delta)	A280	A280(delta)
9/7/2021 10:08:31 AM	1	0.00	0.595	0.0000	1.434	0.0000	0.373	0.0000
9/7/2021 10:08:33 AM	1	2.00	0.595	0.0001	1.437	0.0032	0.373	0.0003
9/7/2021 10:08:35 AM	1	4.00	0.595	-0.0002	1.438	0.0008	0.373	0.0004
9/7/2021 10:08:37 AM	1	6.00	0.594	-0.0013	1.433	-0.0051	0.373	0.0002
9/7/2021 10:08:39 AM	1	8.00	0.594	0.0007	1.433	0.0003	0.373	-0.0008
9/7/2021 10:08:41 AM	1	10.00	0.595	0.0004	1.437	0.0037	0.374	0.0016
9/7/2021 10:08:43 AM	1	12.00	0.595	0.0000	1.439	0.0019	0.375	0.0009
9/7/2021 10:08:45 AM	1	14.00	0.595	0.0003	1.443	0.0045	0.376	0.0005
9/7/2021 10:08:47 AM	1	16.00	0.595	0.0001	1.445	0.0019	0.376	0.0002
9/7/2021 10:08:49 AM	1	18.00	0.595	-0.0004	1.435	-0.0102	0.374	-0.0022
9/7/2021 10:08:51 AM	1	20.00	0.595	0.0003	1.442	0.0069	0.372	-0.0015
9/7/2021 10:08:53 AM	1	22.00	0.593	-0.0015	1.436	-0.0062	0.374	0.0015
9/7/2021 10:08:55 AM	1	24.00	0.594	0.0005	1.434	-0.0023	0.374	0.0003
9/7/2021 10:08:57 AM	1	26.00	0.594	-0.0001	1.437	0.0034	0.374	0.0003
9/7/2021 10:08:59 AM	1	28.00	0.595	0.0014	1.444	0.0072	0.375	0.0011
9/7/2021 10:09:01 AM	1	30.00	0.594	-0.0009	1.446	0.0023	0.376	0.0002
9/7/2021 10:09:03 AM	1	32.00	0.590	-0.0041	1.440	-0.0061	0.373	-0.0021
9/7/2021 10:09:05 AM	1	34.00	0.591	0.0011	1.443	0.0026	0.375	0.0019
9/7/2021 10:09:07 AM	1	36.00	0.590	-0.0015	1.449	0.0057	0.375	-0.0006
9/7/2021 10:09:09 AM	1	38.00	0.592	0.0023	1.441	-0.0076	0.376	0.0008
9/7/2021 10:09:11 AM	1	40.00	0.592	-0.0002	1.442	0.0014	0.375	-0.0006
9/7/2021 10:09:13 AM	1	42.00	0.591	-0.0007	1.447	0.0050	0.376	0.0016
9/7/2021 10:09:15 AM	1	44.00	0.593	0.0013	1.443	-0.0041	0.375	-0.0012
9/7/2021 10:09:17 AM	1	46.00	0.590	-0.0025	1.443	0.0000	0.375	-0.0002
9/7/2021 10:09:19 AM	1	48.00	0.591	0.0013	1.441	-0.0023	0.374	-0.0007
9/7/2021 10:09:21 AM	1	50.00	0.591	-0.0002	1.451	0.0097	0.376	0.0015
9/7/2021 10:09:23 AM	1	52.00	0.589	-0.0018	1.450	-0.0011	0.376	0.0005
9/7/2021 10:09:25 AM	1	54.00	0.591	0.0015	1.450	0.0006	0.376	-0.0007
9/7/2021 10:09:27 AM	1	56.00	0.587	-0.0043	1.441	-0.0093	0.374	-0.0019
9/7/2021 10:09:29 AM	1	58.00	0.590	0.0030	1.451	0.0101	0.376	0.0022
9/7/2021 10:09:31 AM	1	60.00	0.588	-0.0016	1.439	-0.0120	0.375	-0.0013
