## Supplementary material for "Disordered proteins interact with the chemical environment to tune their protective function during drying": File S1: Suc_E_0.5b.csv

Date	Stage	Time (seconds)	A340	A340(delta)	A260	A260(delta)	A280	A280(delta)
9/7/2021 11:03:54 AM	1	0.00	0.591	0.0000	1.433	0.0000	0.369	0.0000
9/7/2021 11:03:56 AM	1	2.00	0.590	-0.0006	1.434	0.0017	0.371	0.0016
9/7/2021 11:03:58 AM	1	4.00	0.593	0.0025	1.430	-0.0045	0.372	0.0011
9/7/2021 11:04:00 AM	1	6.00	0.592	-0.0006	1.440	0.0100	0.372	-0.0003
9/7/2021 11:04:02 AM	1	8.00	0.592	0.0003	1.437	-0.0033	0.373	0.0013
9/7/2021 11:04:04 AM	1	10.00	0.593	0.0002	1.436	-0.0002	0.371	-0.0016
9/7/2021 11:04:06 AM	1	12.00	0.590	-0.0021	1.443	0.0062	0.372	0.0003
9/7/2021 11:04:08 AM	1	14.00	0.592	0.0016	1.436	-0.0069	0.374	0.0019
9/7/2021 11:04:10 AM	1	16.00	0.588	-0.0038	1.439	0.0031	0.373	-0.0009
9/7/2021 11:04:12 AM	1	18.00	0.590	0.0018	1.436	-0.0026	0.373	0.0005
9/7/2021 11:04:14 AM	1	20.00	0.590	-0.0003	1.436	0.0002	0.373	0.0000
9/7/2021 11:04:16 AM	1	22.00	0.590	0.0007	1.441	0.0041	0.374	0.0007
9/7/2021 11:04:18 AM	1	24.00	0.588	-0.0025	1.432	-0.0085	0.373	-0.0014
9/7/2021 11:04:20 AM	1	26.00	0.589	0.0011	1.434	0.0023	0.374	0.0016
9/7/2021 11:04:22 AM	1	28.00	0.591	0.0017	1.443	0.0086	0.375	0.0013
9/7/2021 11:04:24 AM	1	30.00	0.590	-0.0005	1.444	0.0006	0.377	0.0017
9/7/2021 11:04:26 AM	1	32.00	0.590	0.0002	1.450	0.0060	0.377	-0.0002
9/7/2021 11:04:28 AM	1	34.00	0.590	-0.0003	1.445	-0.0043	0.376	-0.0013
9/7/2021 11:04:30 AM	1	36.00	0.590	0.0003	1.442	-0.0037	0.375	-0.0003
9/7/2021 11:04:32 AM	1	38.00	0.587	-0.0037	1.438	-0.0032	0.374	-0.0013
9/7/2021 11:04:34 AM	1	40.00	0.587	-0.0001	1.445	0.0070	0.374	-0.0002
9/7/2021 11:04:36 AM	1	42.00	0.587	-0.0002	1.445	-0.0001	0.375	0.0009
9/7/2021 11:04:38 AM	1	44.00	0.585	-0.0018	1.444	-0.0014	0.374	-0.0003
9/7/2021 11:04:40 AM	1	46.00	0.587	0.0018	1.441	-0.0030	0.375	0.0007
9/7/2021 11:04:42 AM	1	48.00	0.584	-0.0025	1.440	-0.0004	0.376	0.0007
9/7/2021 11:04:44 AM	1	50.00	0.584	0.0001	1.440	0.0000	0.375	-0.0008
9/7/2021 11:04:46 AM	1	52.00	0.583	-0.0009	1.442	0.0011	0.373	-0.0015
9/7/2021 11:04:48 AM	1	54.00	0.583	0.0001	1.444	0.0028	0.374	0.0004
9/7/2021 11:04:50 AM	1	56.00	0.582	-0.0012	1.444	-0.0005	0.374	0.0000
9/7/2021 11:04:52 AM	1	58.00	0.583	0.0009	1.449	0.0047	0.376	0.0020
9/7/2021 11:04:54 AM	1	60.00	0.580	-0.0026	1.444	-0.0046	0.375	-0.0010
