## Supplementary material for "Disordered proteins interact with the chemical environment to tune their protective function during drying": File S1: Suc_E_0.05c.csv

Date	Stage	Time (seconds)	A340	A340(delta)	A260	A260(delta)	A280	A280(delta)
9/7/2021 9:42:51 AM	1	0.00	0.592	0.0000	1.432	0.0000	0.371	0.0000
9/7/2021 9:42:53 AM	1	2.00	0.591	-0.0012	1.430	-0.0025	0.370	-0.0004
9/7/2021 9:42:55 AM	1	4.00	0.591	0.0007	1.438	0.0082	0.371	0.0010
9/7/2021 9:42:57 AM	1	6.00	0.591	0.0000	1.436	-0.0018	0.372	0.0008
9/7/2021 9:42:59 AM	1	8.00	0.591	-0.0005	1.431	-0.0050	0.370	-0.0017
9/7/2021 9:43:01 AM	1	10.00	0.592	0.0009	1.434	0.0026	0.371	0.0009
9/7/2021 9:43:03 AM	1	12.00	0.589	-0.0023	1.426	-0.0077	0.372	0.0003
9/7/2021 9:43:05 AM	1	14.00	0.593	0.0034	1.430	0.0039	0.372	0.0010
9/7/2021 9:43:07 AM	1	16.00	0.590	-0.0029	1.430	0.0006	0.372	-0.0004
9/7/2021 9:43:09 AM	1	18.00	0.589	-0.0006	1.433	0.0028	0.373	0.0007
9/7/2021 9:43:11 AM	1	20.00	0.588	-0.0009	1.437	0.0036	0.371	-0.0013
9/7/2021 9:43:13 AM	1	22.00	0.589	0.0008	1.436	-0.0011	0.373	0.0014
9/7/2021 9:43:15 AM	1	24.00	0.591	0.0016	1.434	-0.0015	0.371	-0.0014
9/7/2021 9:43:17 AM	1	26.00	0.591	0.0000	1.440	0.0054	0.373	0.0019
9/7/2021 9:43:19 AM	1	28.00	0.590	-0.0011	1.438	-0.0016	0.373	-0.0003
9/7/2021 9:43:21 AM	1	30.00	0.588	-0.0015	1.428	-0.0101	0.372	-0.0013
9/7/2021 9:43:23 AM	1	32.00	0.588	-0.0004	1.428	0.0003	0.372	0.0001
9/7/2021 9:43:25 AM	1	34.00	0.589	0.0008	1.428	-0.0002	0.371	-0.0007
9/7/2021 9:43:27 AM	1	36.00	0.587	-0.0014	1.439	0.0110	0.371	0.0001
9/7/2021 9:43:29 AM	1	38.00	0.587	0.0002	1.442	0.0032	0.373	0.0018
9/7/2021 9:43:31 AM	1	40.00	0.584	-0.0034	1.436	-0.0065	0.372	-0.0009
9/7/2021 9:43:33 AM	1	42.00	0.588	0.0038	1.438	0.0022	0.372	0.0001
9/7/2021 9:43:35 AM	1	44.00	0.586	-0.0014	1.437	-0.0013	0.373	0.0006
9/7/2021 9:43:37 AM	1	46.00	0.586	-0.0002	1.435	-0.0012	0.373	-0.0001
9/7/2021 9:43:39 AM	1	48.00	0.586	0.0000	1.438	0.0030	0.373	-0.0003
9/7/2021 9:43:41 AM	1	50.00	0.585	-0.0016	1.436	-0.0026	0.372	-0.0008
9/7/2021 9:43:43 AM	1	52.00	0.587	0.0027	1.436	-0.0003	0.374	0.0023
9/7/2021 9:43:45 AM	1	54.00	0.585	-0.0020	1.437	0.0013	0.372	-0.0021
9/7/2021 9:43:47 AM	1	56.00	0.584	-0.0008	1.439	0.0019	0.373	0.0015
9/7/2021 9:43:49 AM	1	58.00	0.584	-0.0001	1.436	-0.0026	0.373	-0.0002
9/7/2021 9:43:51 AM	1	60.00	0.583	-0.0011	1.437	0.0005	0.372	-0.0017
