## Supplementary material for "Disordered proteins interact with the chemical environment to tune their protective function during drying": File S1: Suc_E_0.5c.csv

Date	Stage	Time (seconds)	A340	A340(delta)	A260	A260(delta)	A280	A280(delta)
9/7/2021 1:51:35 PM	1	0.00	0.581	0.0000	1.427	0.0000	0.361	0.0000
9/7/2021 1:51:37 PM	1	2.01	0.581	-0.0005	1.431	0.0031	0.360	-0.0005
9/7/2021 1:51:39 PM	1	4.00	0.579	-0.0013	1.425	-0.0058	0.362	0.0016
9/7/2021 1:51:41 PM	1	6.01	0.579	-0.0006	1.434	0.0093	0.360	-0.0019
9/7/2021 1:51:43 PM	1	8.00	0.578	-0.0008	1.427	-0.0066	0.361	0.0011
9/7/2021 1:51:45 PM	1	10.01	0.580	0.0023	1.436	0.0084	0.363	0.0016
9/7/2021 1:51:47 PM	1	12.01	0.576	-0.0042	1.423	-0.0132	0.360	-0.0029
9/7/2021 1:51:49 PM	1	14.01	0.578	0.0021	1.436	0.0133	0.364	0.0046
9/7/2021 1:51:51 PM	1	16.01	0.577	-0.0009	1.432	-0.0036	0.361	-0.0034
9/7/2021 1:51:53 PM	1	18.00	0.575	-0.0023	1.432	-0.0009	0.362	0.0012
9/7/2021 1:51:55 PM	1	20.00	0.573	-0.0024	1.430	-0.0015	0.361	-0.0009
9/7/2021 1:51:57 PM	1	22.01	0.574	0.0012	1.436	0.0058	0.362	0.0009
9/7/2021 1:51:59 PM	1	24.01	0.573	-0.0006	1.436	0.0002	0.363	0.0007
9/7/2021 1:52:01 PM	1	26.00	0.571	-0.0022	1.434	-0.0026	0.362	-0.0009
9/7/2021 1:52:03 PM	1	28.00	0.572	0.0012	1.439	0.0055	0.362	0.0004
9/7/2021 1:52:05 PM	1	30.01	0.570	-0.0018	1.422	-0.0166	0.362	-0.0008
9/7/2021 1:52:07 PM	1	32.01	0.570	-0.0006	1.440	0.0174	0.364	0.0025
9/7/2021 1:52:09 PM	1	34.01	0.568	-0.0022	1.433	-0.0065	0.363	-0.0007
9/7/2021 1:52:11 PM	1	36.01	0.568	0.0008	1.434	0.0007	0.364	0.0007
9/7/2021 1:52:13 PM	1	38.00	0.568	0.0000	1.449	0.0153	0.363	-0.0008
9/7/2021 1:52:15 PM	1	40.01	0.568	-0.0007	1.433	-0.0168	0.365	0.0015
9/7/2021 1:52:17 PM	1	42.01	0.566	-0.0012	1.442	0.0100	0.365	0.0005
9/7/2021 1:52:19 PM	1	44.01	0.564	-0.0029	1.435	-0.0079	0.363	-0.0026
9/7/2021 1:52:21 PM	1	46.00	0.567	0.0035	1.436	0.0012	0.369	0.0062
9/7/2021 1:52:23 PM	1	48.01	0.563	-0.0039	1.448	0.0121	0.364	-0.0045
9/7/2021 1:52:25 PM	1	50.00	0.562	-0.0007	1.439	-0.0087	0.362	-0.0019
9/7/2021 1:52:27 PM	1	52.01	0.560	-0.0023	1.439	0.0002	0.364	0.0018
9/7/2021 1:52:29 PM	1	54.00	0.562	0.0018	1.444	0.0045	0.366	0.0019
9/7/2021 1:52:31 PM	1	56.01	0.559	-0.0027	1.431	-0.0131	0.364	-0.0018
9/7/2021 1:52:33 PM	1	58.01	0.559	0.0000	1.436	0.0056	0.365	0.0009
9/7/2021 1:52:35 PM	1	60.00	0.558	-0.0017	1.447	0.0109	0.365	-0.0002
