## Supplementary material for "Disordered proteins interact with the chemical environment to tune their protective function during drying": File S1: Suc_E_2a.csv

Date	Stage	Time (seconds)	A340	A340(delta)	A260	A260(delta)	A280	A280(delta)
9/7/2021 10:46:02 AM	1	0.00	0.585	0.0000	1.433	0.0000	0.370	0.0000
9/7/2021 10:46:04 AM	1	2.00	0.586	0.0015	1.430	-0.0027	0.371	0.0012
9/7/2021 10:46:06 AM	1	4.00	0.587	0.0001	1.438	0.0074	0.372	0.0003
9/7/2021 10:46:08 AM	1	6.00	0.582	-0.0041	1.424	-0.0137	0.371	-0.0010
9/7/2021 10:46:10 AM	1	8.00	0.584	0.0011	1.429	0.0047	0.370	-0.0006
9/7/2021 10:46:12 AM	1	10.00	0.583	-0.0010	1.443	0.0139	0.371	0.0010
9/7/2021 10:46:14 AM	1	12.00	0.581	-0.0013	1.429	-0.0132	0.372	0.0012
9/7/2021 10:46:16 AM	1	14.00	0.582	0.0011	1.440	0.0109	0.374	0.0018
9/7/2021 10:46:18 AM	1	16.00	0.579	-0.0036	1.431	-0.0097	0.371	-0.0025
9/7/2021 10:46:20 AM	1	18.00	0.577	-0.0016	1.438	0.0075	0.371	-0.0008
9/7/2021 10:46:22 AM	1	20.00	0.577	0.0001	1.443	0.0046	0.373	0.0025
9/7/2021 10:46:24 AM	1	22.00	0.579	0.0014	1.445	0.0026	0.373	-0.0006
9/7/2021 10:46:26 AM	1	24.00	0.574	-0.0045	1.441	-0.0039	0.372	-0.0009
9/7/2021 10:46:28 AM	1	26.00	0.573	-0.0010	1.440	-0.0010	0.372	0.0005
9/7/2021 10:46:30 AM	1	28.00	0.572	-0.0014	1.439	-0.0018	0.372	-0.0001
9/7/2021 10:46:32 AM	1	30.00	0.572	-0.0003	1.440	0.0011	0.373	0.0004
9/7/2021 10:46:34 AM	1	32.00	0.572	0.0001	1.448	0.0086	0.373	0.0001
9/7/2021 10:46:36 AM	1	34.00	0.570	-0.0015	1.448	0.0001	0.373	0.0002
9/7/2021 10:46:38 AM	1	36.00	0.567	-0.0033	1.440	-0.0087	0.372	-0.0003
9/7/2021 10:46:40 AM	1	38.00	0.566	-0.0009	1.446	0.0060	0.373	0.0010
9/7/2021 10:46:42 AM	1	40.00	0.568	0.0023	1.442	-0.0033	0.373	-0.0001
9/7/2021 10:46:44 AM	1	42.00	0.564	-0.0043	1.446	0.0034	0.373	-0.0007
9/7/2021 10:46:46 AM	1	44.00	0.564	-0.0001	1.445	-0.0003	0.374	0.0010
9/7/2021 10:46:48 AM	1	46.00	0.562	-0.0022	1.447	0.0019	0.373	-0.0005
9/7/2021 10:46:50 AM	1	48.00	0.561	-0.0003	1.450	0.0023	0.375	0.0016
9/7/2021 10:46:52 AM	1	50.00	0.558	-0.0029	1.447	-0.0029	0.375	0.0003
9/7/2021 10:46:54 AM	1	52.00	0.557	-0.0016	1.454	0.0069	0.373	-0.0016
9/7/2021 10:46:56 AM	1	54.00	0.556	-0.0004	1.456	0.0027	0.376	0.0023
9/7/2021 10:46:58 AM	1	56.00	0.556	-0.0007	1.451	-0.0058	0.375	-0.0006
9/7/2021 10:47:00 AM	1	58.00	0.552	-0.0041	1.451	0.0007	0.373	-0.0019
9/7/2021 10:47:02 AM	1	60.00	0.550	-0.0012	1.451	-0.0004	0.374	0.0007
