## Supplementary material for "Disordered proteins interact with the chemical environment to tune their protective function during drying": File S1: Suc_E_2b.csv

Date	Stage	Time (seconds)	A340	A340(delta)	A260	A260(delta)	A280	A280(delta)
9/7/2021 10:50:30 AM	1	0.00	0.584	0.0000	1.423	0.0000	0.365	0.0000
9/7/2021 10:50:32 AM	1	2.00	0.584	-0.0001	1.422	-0.0010	0.369	0.0032
9/7/2021 10:50:34 AM	1	4.00	0.583	-0.0008	1.425	0.0033	0.367	-0.0012
9/7/2021 10:50:36 AM	1	6.00	0.584	0.0005	1.422	-0.0028	0.370	0.0023
9/7/2021 10:50:38 AM	1	8.00	0.583	-0.0012	1.433	0.0114	0.370	-0.0002
9/7/2021 10:50:40 AM	1	10.00	0.583	0.0001	1.430	-0.0037	0.369	-0.0002
9/7/2021 10:50:42 AM	1	12.00	0.580	-0.0022	1.432	0.0017	0.369	-0.0003
9/7/2021 10:50:44 AM	1	14.00	0.578	-0.0029	1.427	-0.0050	0.368	-0.0013
9/7/2021 10:50:46 AM	1	16.00	0.579	0.0016	1.428	0.0014	0.369	0.0013
9/7/2021 10:50:48 AM	1	18.00	0.579	0.0001	1.430	0.0020	0.368	-0.0006
9/7/2021 10:50:50 AM	1	20.00	0.576	-0.0037	1.428	-0.0021	0.369	0.0003
9/7/2021 10:50:52 AM	1	22.00	0.575	-0.0004	1.430	0.0024	0.368	-0.0003
9/7/2021 10:50:54 AM	1	24.00	0.574	-0.0010	1.439	0.0090	0.369	0.0010
9/7/2021 10:50:56 AM	1	26.00	0.570	-0.0038	1.428	-0.0111	0.369	-0.0003
9/7/2021 10:50:58 AM	1	28.00	0.571	0.0009	1.436	0.0080	0.371	0.0018
9/7/2021 10:51:00 AM	1	30.00	0.569	-0.0020	1.433	-0.0033	0.370	-0.0005
9/7/2021 10:51:02 AM	1	32.00	0.569	-0.0001	1.434	0.0015	0.371	0.0004
9/7/2021 10:51:04 AM	1	34.00	0.567	-0.0019	1.433	-0.0014	0.370	-0.0006
9/7/2021 10:51:06 AM	1	36.00	0.563	-0.0042	1.434	0.0011	0.370	0.0000
9/7/2021 10:51:08 AM	1	38.00	0.566	0.0031	1.434	-0.0001	0.372	0.0020
9/7/2021 10:51:10 AM	1	40.00	0.561	-0.0048	1.433	-0.0011	0.369	-0.0035
9/7/2021 10:51:12 AM	1	42.00	0.561	0.0000	1.438	0.0055	0.371	0.0025
9/7/2021 10:51:14 AM	1	44.00	0.558	-0.0034	1.445	0.0073	0.371	0.0001
9/7/2021 10:51:16 AM	1	46.00	0.559	0.0015	1.444	-0.0013	0.372	0.0008
9/7/2021 10:51:18 AM	1	48.00	0.558	-0.0015	1.438	-0.0058	0.372	-0.0003
9/7/2021 10:51:20 AM	1	50.00	0.555	-0.0026	1.451	0.0125	0.371	-0.0002
9/7/2021 10:51:22 AM	1	52.00	0.555	-0.0005	1.443	-0.0076	0.371	-0.0007
9/7/2021 10:51:24 AM	1	54.00	0.552	-0.0027	1.440	-0.0029	0.371	-0.0001
9/7/2021 10:51:26 AM	1	56.00	0.552	-0.0001	1.444	0.0039	0.373	0.0020
9/7/2021 10:51:28 AM	1	58.00	0.551	-0.0014	1.449	0.0048	0.372	-0.0003
9/7/2021 10:51:30 AM	1	60.00	0.549	-0.0014	1.454	0.0054	0.372	-0.0006
