## Supplementary material for "Disordered proteins interact with the chemical environment to tune their protective function during drying": File S1: Suc_E_2c.csv

Date	Stage	Time (seconds)	A340	A340(delta)	A260	A260(delta)	A280	A280(delta)
9/7/2021 10:55:14 AM	1	0.00	0.588	0.0000	1.434	0.0000	0.369	0.0000
9/7/2021 10:55:16 AM	1	2.00	0.588	0.0007	1.431	-0.0028	0.371	0.0011
9/7/2021 10:55:18 AM	1	4.00	0.588	-0.0007	1.436	0.0047	0.371	0.0005
9/7/2021 10:55:20 AM	1	6.00	0.587	-0.0005	1.437	0.0010	0.371	-0.0003
9/7/2021 10:55:22 AM	1	8.00	0.585	-0.0023	1.436	-0.0005	0.372	0.0009
9/7/2021 10:55:24 AM	1	10.00	0.583	-0.0017	1.433	-0.0033	0.372	0.0006
9/7/2021 10:55:26 AM	1	12.00	0.583	-0.0001	1.442	0.0091	0.372	-0.0007
9/7/2021 10:55:28 AM	1	14.00	0.580	-0.0035	1.439	-0.0035	0.371	-0.0002
9/7/2021 10:55:30 AM	1	16.00	0.582	0.0026	1.443	0.0045	0.372	0.0004
9/7/2021 10:55:32 AM	1	18.00	0.575	-0.0075	1.439	-0.0041	0.371	-0.0009
9/7/2021 10:55:34 AM	1	20.00	0.576	0.0008	1.435	-0.0044	0.373	0.0017
9/7/2021 10:55:36 AM	1	22.00	0.577	0.0014	1.447	0.0124	0.373	0.0005
9/7/2021 10:55:38 AM	1	24.00	0.576	-0.0005	1.452	0.0047	0.374	0.0007
9/7/2021 10:55:40 AM	1	26.00	0.573	-0.0030	1.439	-0.0123	0.374	-0.0003
9/7/2021 10:55:42 AM	1	28.00	0.571	-0.0022	1.443	0.0033	0.373	-0.0003
9/7/2021 10:55:44 AM	1	30.00	0.570	-0.0009	1.444	0.0009	0.373	-0.0008
9/7/2021 10:55:46 AM	1	32.00	0.569	-0.0010	1.452	0.0087	0.374	0.0011
9/7/2021 10:55:48 AM	1	34.00	0.567	-0.0024	1.447	-0.0051	0.372	-0.0016
9/7/2021 10:55:50 AM	1	36.00	0.566	-0.0012	1.451	0.0040	0.374	0.0015
9/7/2021 10:55:52 AM	1	38.00	0.567	0.0011	1.455	0.0041	0.375	0.0013
9/7/2021 10:55:54 AM	1	40.00	0.565	-0.0021	1.453	-0.0021	0.375	-0.0003
9/7/2021 10:55:56 AM	1	42.00	0.560	-0.0045	1.453	0.0001	0.373	-0.0016
9/7/2021 10:55:58 AM	1	44.00	0.561	0.0010	1.457	0.0034	0.373	0.0002
9/7/2021 10:56:00 AM	1	46.00	0.558	-0.0029	1.464	0.0068	0.374	0.0010
9/7/2021 10:56:02 AM	1	48.00	0.556	-0.0026	1.455	-0.0091	0.374	0.0001
9/7/2021 10:56:04 AM	1	50.00	0.557	0.0013	1.450	-0.0046	0.373	-0.0009
9/7/2021 10:56:06 AM	1	52.00	0.553	-0.0040	1.455	0.0048	0.374	0.0010
9/7/2021 10:56:08 AM	1	54.00	0.551	-0.0021	1.456	0.0014	0.374	0.0001
9/7/2021 10:56:10 AM	1	56.00	0.549	-0.0014	1.466	0.0099	0.375	0.0006
9/7/2021 10:56:12 AM	1	58.00	0.547	-0.0025	1.451	-0.0151	0.375	-0.0004
9/7/2021 10:56:14 AM	1	60.00	0.546	-0.0012	1.470	0.0193	0.376	0.0018
