## Supplementary material for "Disordered proteins interact with the chemical environment to tune their protective function during drying": File S1: Suc_E_5a.csv

Date	Stage	Time (seconds)	A340	A340(delta)	A260	A260(delta)	A280	A280(delta)
9/7/2021 11:21:19 AM	1	0.00	0.590	0.0000	1.432	0.0000	0.372	0.0000
9/7/2021 11:21:21 AM	1	2.00	0.589	-0.0020	1.430	-0.0022	0.372	0.0006
9/7/2021 11:21:23 AM	1	4.00	0.589	0.0008	1.446	0.0159	0.374	0.0012
9/7/2021 11:21:25 AM	1	6.00	0.588	-0.0016	1.446	0.0001	0.374	-0.0001
9/7/2021 11:21:27 AM	1	8.00	0.586	-0.0017	1.446	0.0001	0.373	-0.0003
9/7/2021 11:21:29 AM	1	10.00	0.584	-0.0022	1.441	-0.0043	0.374	0.0006
9/7/2021 11:21:31 AM	1	12.00	0.583	-0.0009	1.449	0.0072	0.376	0.0021
9/7/2021 11:21:33 AM	1	14.00	0.579	-0.0042	1.445	-0.0037	0.374	-0.0024
9/7/2021 11:21:35 AM	1	16.00	0.579	0.0001	1.454	0.0086	0.374	0.0006
9/7/2021 11:21:37 AM	1	18.00	0.579	0.0004	1.446	-0.0073	0.374	-0.0003
9/7/2021 11:21:39 AM	1	20.00	0.575	-0.0046	1.442	-0.0045	0.374	-0.0002
9/7/2021 11:21:41 AM	1	22.00	0.575	-0.0001	1.450	0.0085	0.376	0.0021
9/7/2021 11:21:43 AM	1	24.08	0.572	-0.0030	1.447	-0.0038	0.374	-0.0020
9/7/2021 11:21:45 AM	1	26.00	0.572	0.0003	1.459	0.0128	0.375	0.0016
9/7/2021 11:21:47 AM	1	28.00	0.570	-0.0024	1.462	0.0025	0.376	0.0004
9/7/2021 11:21:49 AM	1	30.00	0.567	-0.0028	1.455	-0.0065	0.377	0.0011
9/7/2021 11:21:51 AM	1	32.00	0.565	-0.0015	1.458	0.0030	0.376	-0.0013
9/7/2021 11:21:53 AM	1	34.00	0.563	-0.0027	1.452	-0.0066	0.375	-0.0005
9/7/2021 11:21:55 AM	1	36.00	0.560	-0.0025	1.460	0.0081	0.374	-0.0012
9/7/2021 11:21:57 AM	1	38.00	0.557	-0.0029	1.462	0.0020	0.374	-0.0001
9/7/2021 11:21:59 AM	1	40.00	0.556	-0.0011	1.449	-0.0132	0.375	0.0011
9/7/2021 11:22:01 AM	1	42.00	0.554	-0.0022	1.452	0.0038	0.374	-0.0007
9/7/2021 11:22:03 AM	1	44.00	0.552	-0.0016	1.455	0.0031	0.374	0.0000
9/7/2021 11:22:05 AM	1	46.00	0.549	-0.0038	1.460	0.0045	0.376	0.0016
9/7/2021 11:22:07 AM	1	48.00	0.548	-0.0009	1.462	0.0022	0.375	-0.0010
9/7/2021 11:22:09 AM	1	50.00	0.546	-0.0014	1.472	0.0096	0.375	-0.0001
9/7/2021 11:22:11 AM	1	52.00	0.543	-0.0029	1.465	-0.0066	0.376	0.0009
9/7/2021 11:22:13 AM	1	54.00	0.541	-0.0026	1.466	0.0009	0.376	0.0006
9/7/2021 11:22:15 AM	1	56.00	0.538	-0.0024	1.465	-0.0007	0.377	0.0008
9/7/2021 11:22:17 AM	1	58.00	0.536	-0.0024	1.469	0.0033	0.375	-0.0026
9/7/2021 11:22:19 AM	1	60.00	0.538	0.0022	1.471	0.0021	0.377	0.0027
