## Supplementary material for "Disordered proteins interact with the chemical environment to tune their protective function during drying": File S1: Suc_E_5b.csv

Date	Stage	Time (seconds)	A340	A340(delta)	A260	A260(delta)	A280	A280(delta)
9/7/2021 11:26:13 AM	1	0.00	0.597	0.0000	1.455	0.0000	0.376	0.0000
9/7/2021 11:26:15 AM	1	2.00	0.596	-0.0006	1.449	-0.0054	0.377	0.0012
9/7/2021 11:26:17 AM	1	4.00	0.594	-0.0016	1.457	0.0071	0.378	0.0008
9/7/2021 11:26:19 AM	1	6.00	0.592	-0.0020	1.458	0.0013	0.376	-0.0017
9/7/2021 11:26:21 AM	1	8.00	0.595	0.0029	1.448	-0.0094	0.378	0.0014
9/7/2021 11:26:23 AM	1	10.00	0.593	-0.0026	1.460	0.0111	0.378	0.0000
9/7/2021 11:26:25 AM	1	12.00	0.593	0.0000	1.460	0.0005	0.379	0.0010
9/7/2021 11:26:27 AM	1	14.00	0.591	-0.0015	1.452	-0.0080	0.378	-0.0005
9/7/2021 11:26:29 AM	1	16.00	0.589	-0.0019	1.462	0.0103	0.379	0.0005
9/7/2021 11:26:31 AM	1	18.00	0.589	-0.0002	1.451	-0.0112	0.378	-0.0006
9/7/2021 11:26:33 AM	1	20.00	0.590	0.0004	1.458	0.0070	0.380	0.0022
9/7/2021 11:26:35 AM	1	22.00	0.587	-0.0029	1.457	-0.0008	0.377	-0.0030
9/7/2021 11:26:37 AM	1	24.00	0.583	-0.0039	1.455	-0.0028	0.376	-0.0011
9/7/2021 11:26:39 AM	1	26.00	0.583	-0.0001	1.455	0.0002	0.378	0.0013
9/7/2021 11:26:41 AM	1	28.00	0.584	0.0010	1.459	0.0045	0.377	-0.0004
9/7/2021 11:26:43 AM	1	30.00	0.580	-0.0033	1.452	-0.0077	0.376	-0.0008
9/7/2021 11:26:45 AM	1	32.00	0.581	0.0007	1.460	0.0085	0.378	0.0018
9/7/2021 11:26:47 AM	1	34.00	0.578	-0.0032	1.454	-0.0062	0.379	0.0011
9/7/2021 11:26:49 AM	1	36.00	0.579	0.0011	1.467	0.0127	0.378	-0.0013
9/7/2021 11:26:51 AM	1	38.00	0.578	-0.0010	1.462	-0.0045	0.379	0.0011
9/7/2021 11:26:53 AM	1	40.00	0.581	0.0035	1.463	0.0013	0.382	0.0030
9/7/2021 11:26:55 AM	1	42.00	0.577	-0.0044	1.466	0.0023	0.380	-0.0022
9/7/2021 11:26:57 AM	1	44.00	0.577	-0.0002	1.467	0.0012	0.381	0.0008
9/7/2021 11:26:59 AM	1	46.00	0.571	-0.0057	1.469	0.0023	0.378	-0.0024
9/7/2021 11:27:01 AM	1	48.00	0.572	0.0006	1.462	-0.0069	0.379	0.0006
9/7/2021 11:27:03 AM	1	50.00	0.570	-0.0022	1.469	0.0067	0.378	-0.0004
9/7/2021 11:27:05 AM	1	52.00	0.567	-0.0025	1.457	-0.0123	0.377	-0.0014
9/7/2021 11:27:07 AM	1	54.00	0.568	0.0006	1.466	0.0097	0.378	0.0014
9/7/2021 11:27:09 AM	1	56.00	0.564	-0.0031	1.468	0.0021	0.378	-0.0008
9/7/2021 11:27:11 AM	1	58.00	0.564	-0.0006	1.472	0.0038	0.379	0.0010
9/7/2021 11:27:13 AM	1	60.00	0.564	0.0004	1.461	-0.0116	0.380	0.0009
