## Supplementary material for "Disordered proteins interact with the chemical environment to tune their protective function during drying": File S1: Suc_E_5c.csv

Date	Stage	Time (seconds)	A340	A340(delta)	A260	A260(delta)	A280	A280(delta)
9/7/2021 11:30:44 AM	1	0.00	0.595	0.0000	1.454	0.0000	0.375	0.0000
9/7/2021 11:30:46 AM	1	2.00	0.597	0.0026	1.455	0.0011	0.377	0.0019
9/7/2021 11:30:48 AM	1	4.00	0.595	-0.0021	1.457	0.0023	0.376	-0.0011
9/7/2021 11:30:50 AM	1	6.00	0.596	0.0007	1.454	-0.0032	0.376	0.0007
9/7/2021 11:30:52 AM	1	8.00	0.596	-0.0001	1.453	-0.0005	0.377	0.0012
9/7/2021 11:30:54 AM	1	10.00	0.593	-0.0032	1.455	0.0014	0.377	-0.0009
9/7/2021 11:30:56 AM	1	12.00	0.591	-0.0017	1.455	-0.0002	0.377	0.0009
9/7/2021 11:30:58 AM	1	14.00	0.595	0.0040	1.459	0.0041	0.379	0.0014
9/7/2021 11:31:00 AM	1	16.00	0.592	-0.0032	1.457	-0.0019	0.376	-0.0031
9/7/2021 11:31:02 AM	1	18.00	0.590	-0.0013	1.456	-0.0010	0.377	0.0015
9/7/2021 11:31:04 AM	1	20.00	0.589	-0.0014	1.455	-0.0006	0.376	-0.0009
9/7/2021 11:31:06 AM	1	22.00	0.586	-0.0030	1.456	0.0010	0.378	0.0015
9/7/2021 11:31:08 AM	1	24.00	0.589	0.0030	1.463	0.0063	0.377	-0.0004
9/7/2021 11:31:10 AM	1	26.00	0.587	-0.0022	1.455	-0.0077	0.378	0.0002
9/7/2021 11:31:12 AM	1	28.00	0.586	-0.0009	1.454	-0.0005	0.375	-0.0021
9/7/2021 11:31:14 AM	1	30.00	0.583	-0.0032	1.452	-0.0024	0.377	0.0013
9/7/2021 11:31:16 AM	1	32.00	0.584	0.0014	1.459	0.0072	0.378	0.0012
9/7/2021 11:31:18 AM	1	34.00	0.579	-0.0052	1.456	-0.0035	0.378	-0.0004
9/7/2021 11:31:20 AM	1	36.00	0.579	0.0002	1.462	0.0068	0.379	0.0013
9/7/2021 11:31:22 AM	1	38.00	0.576	-0.0025	1.458	-0.0047	0.376	-0.0026
9/7/2021 11:31:24 AM	1	40.00	0.576	-0.0002	1.459	0.0016	0.378	0.0014
9/7/2021 11:31:26 AM	1	42.00	0.577	0.0011	1.459	-0.0004	0.379	0.0011
9/7/2021 11:31:28 AM	1	44.00	0.577	-0.0003	1.463	0.0036	0.379	0.0001
9/7/2021 11:31:30 AM	1	46.00	0.572	-0.0053	1.466	0.0036	0.377	-0.0020
9/7/2021 11:31:32 AM	1	48.00	0.572	0.0005	1.466	-0.0003	0.379	0.0022
9/7/2021 11:31:34 AM	1	50.00	0.569	-0.0032	1.468	0.0020	0.377	-0.0023
9/7/2021 11:31:36 AM	1	52.00	0.569	0.0001	1.458	-0.0095	0.378	0.0013
9/7/2021 11:31:38 AM	1	54.00	0.567	-0.0024	1.459	0.0007	0.376	-0.0022
9/7/2021 11:31:40 AM	1	56.00	0.566	-0.0009	1.464	0.0048	0.377	0.0017
9/7/2021 11:31:42 AM	1	58.00	0.564	-0.0020	1.455	-0.0087	0.376	-0.0011
9/7/2021 11:31:44 AM	1	60.00	0.561	-0.0030	1.473	0.0175	0.375	-0.0014
