## Supplementary material for "Disordered proteins interact with the chemical environment to tune their protective function during drying": File S1: Suc_E_10a.csv

Date	Stage	Time (seconds)	A340	A340(delta)	A260	A260(delta)	A280	A280(delta)
9/7/2021 10:18:09 AM	1	0.00	0.583	0.0000	1.428	0.0000	0.369	0.0000
9/7/2021 10:18:11 AM	1	2.00	0.587	0.0046	1.432	0.0045	0.372	0.0030
9/7/2021 10:18:13 AM	1	4.00	0.582	-0.0049	1.430	-0.0024	0.372	-0.0001
9/7/2021 10:18:15 AM	1	6.00	0.583	0.0008	1.443	0.0130	0.374	0.0015
9/7/2021 10:18:17 AM	1	8.00	0.581	-0.0019	1.431	-0.0118	0.373	-0.0008
9/7/2021 10:18:19 AM	1	10.00	0.581	-0.0003	1.439	0.0077	0.374	0.0008
9/7/2021 10:18:21 AM	1	12.00	0.578	-0.0027	1.441	0.0026	0.374	0.0006
9/7/2021 10:18:23 AM	1	14.00	0.575	-0.0035	1.440	-0.0016	0.374	-0.0004
9/7/2021 10:18:25 AM	1	16.00	0.575	0.0005	1.438	-0.0014	0.375	0.0013
9/7/2021 10:18:27 AM	1	18.00	0.573	-0.0023	1.446	0.0074	0.375	-0.0005
9/7/2021 10:18:29 AM	1	20.00	0.571	-0.0015	1.444	-0.0019	0.376	0.0007
9/7/2021 10:18:31 AM	1	22.00	0.570	-0.0017	1.442	-0.0022	0.375	-0.0010
9/7/2021 10:18:33 AM	1	24.00	0.567	-0.0025	1.443	0.0016	0.375	0.0005
9/7/2021 10:18:35 AM	1	26.00	0.566	-0.0008	1.450	0.0070	0.376	0.0007
9/7/2021 10:18:37 AM	1	28.00	0.564	-0.0022	1.451	0.0006	0.376	0.0001
9/7/2021 10:18:39 AM	1	30.00	0.563	-0.0010	1.461	0.0097	0.376	0.0000
9/7/2021 10:18:41 AM	1	32.00	0.560	-0.0035	1.461	0.0004	0.377	0.0007
9/7/2021 10:18:43 AM	1	34.00	0.558	-0.0012	1.456	-0.0055	0.376	-0.0011
9/7/2021 10:18:45 AM	1	36.00	0.556	-0.0020	1.451	-0.0049	0.374	-0.0011
9/7/2021 10:18:47 AM	1	38.00	0.553	-0.0034	1.455	0.0041	0.375	0.0009
9/7/2021 10:18:49 AM	1	40.00	0.554	0.0007	1.459	0.0043	0.378	0.0026
9/7/2021 10:18:51 AM	1	42.00	0.549	-0.0042	1.449	-0.0100	0.376	-0.0022
9/7/2021 10:18:53 AM	1	44.00	0.547	-0.0021	1.456	0.0069	0.376	0.0006
9/7/2021 10:18:55 AM	1	46.00	0.543	-0.0039	1.454	-0.0025	0.376	-0.0007
9/7/2021 10:18:57 AM	1	48.00	0.542	-0.0011	1.458	0.0043	0.376	0.0001
9/7/2021 10:18:59 AM	1	50.00	0.539	-0.0031	1.460	0.0019	0.375	-0.0004
9/7/2021 10:19:01 AM	1	52.00	0.538	-0.0014	1.463	0.0031	0.376	0.0004
9/7/2021 10:19:03 AM	1	54.00	0.536	-0.0023	1.467	0.0038	0.377	0.0014
9/7/2021 10:19:05 AM	1	56.00	0.534	-0.0016	1.458	-0.0088	0.376	-0.0011
9/7/2021 10:19:07 AM	1	58.00	0.529	-0.0046	1.463	0.0051	0.376	0.0003
9/7/2021 10:19:09 AM	1	60.00	0.528	-0.0016	1.465	0.0019	0.376	-0.0001
