## Supplementary material for "Disordered proteins interact with the chemical environment to tune their protective function during drying": File S1: Suc_E_10b.csv

Date	Stage	Time (seconds)	A340	A340(delta)	A260	A260(delta)	A280	A280(delta)
9/7/2021 10:22:48 AM	1	0.00	0.585	0.0000	1.432	0.0000	0.372	0.0000
9/7/2021 10:22:50 AM	1	2.00	0.584	-0.0005	1.435	0.0033	0.374	0.0017
9/7/2021 10:22:52 AM	1	4.00	0.584	-0.0004	1.443	0.0071	0.373	-0.0009
9/7/2021 10:22:54 AM	1	6.00	0.584	0.0000	1.436	-0.0063	0.375	0.0021
9/7/2021 10:22:56 AM	1	8.00	0.583	-0.0011	1.440	0.0035	0.373	-0.0017
9/7/2021 10:22:58 AM	1	10.00	0.581	-0.0016	1.441	0.0013	0.375	0.0021
9/7/2021 10:23:00 AM	1	12.00	0.580	-0.0013	1.445	0.0038	0.375	0.0001
9/7/2021 10:23:02 AM	1	14.00	0.577	-0.0028	1.443	-0.0017	0.376	0.0007
9/7/2021 10:23:04 AM	1	16.00	0.576	-0.0009	1.447	0.0041	0.375	-0.0011
9/7/2021 10:23:06 AM	1	18.00	0.573	-0.0032	1.440	-0.0072	0.375	0.0001
9/7/2021 10:23:08 AM	1	20.00	0.572	-0.0002	1.440	-0.0004	0.375	-0.0002
9/7/2021 10:23:10 AM	1	22.00	0.570	-0.0023	1.446	0.0062	0.374	-0.0009
9/7/2021 10:23:12 AM	1	24.00	0.569	-0.0008	1.451	0.0056	0.376	0.0017
9/7/2021 10:23:14 AM	1	26.00	0.567	-0.0027	1.452	0.0007	0.376	0.0001
9/7/2021 10:23:16 AM	1	28.00	0.565	-0.0018	1.454	0.0018	0.374	-0.0014
9/7/2021 10:23:18 AM	1	30.00	0.566	0.0009	1.454	-0.0005	0.376	0.0014
9/7/2021 10:23:20 AM	1	32.00	0.561	-0.0045	1.453	-0.0008	0.376	0.0004
9/7/2021 10:23:22 AM	1	34.00	0.561	-0.0002	1.446	-0.0066	0.376	-0.0003
9/7/2021 10:23:24 AM	1	36.00	0.559	-0.0024	1.461	0.0148	0.375	-0.0008
9/7/2021 10:23:26 AM	1	38.00	0.556	-0.0022	1.464	0.0027	0.376	0.0007
9/7/2021 10:23:28 AM	1	40.00	0.556	-0.0006	1.459	-0.0042	0.376	0.0005
9/7/2021 10:23:30 AM	1	42.00	0.553	-0.0024	1.456	-0.0031	0.375	-0.0011
9/7/2021 10:23:32 AM	1	44.00	0.552	-0.0016	1.471	0.0144	0.379	0.0035
9/7/2021 10:23:34 AM	1	46.00	0.548	-0.0039	1.457	-0.0141	0.375	-0.0031
9/7/2021 10:23:36 AM	1	48.00	0.546	-0.0017	1.459	0.0029	0.376	0.0007
9/7/2021 10:23:38 AM	1	50.00	0.547	0.0009	1.466	0.0064	0.379	0.0028
9/7/2021 10:23:40 AM	1	52.00	0.541	-0.0060	1.463	-0.0026	0.376	-0.0025
9/7/2021 10:23:42 AM	1	54.00	0.541	-0.0003	1.465	0.0014	0.375	-0.0013
9/7/2021 10:23:44 AM	1	56.00	0.537	-0.0041	1.469	0.0045	0.376	0.0012
9/7/2021 10:23:46 AM	1	58.00	0.536	-0.0012	1.468	-0.0009	0.378	0.0012
9/7/2021 10:23:48 AM	1	60.00	0.532	-0.0033	1.468	-0.0004	0.377	-0.0008
