## Supplementary material for "Disordered proteins interact with the chemical environment to tune their protective function during drying": File S1: 2B.xlsx

### Sheet: Summary
Additive	PD50 a	PD50 b	PD50 c	PD50	STD
HeLEA68614	0.05949	0.05792	0.05332	0.05691	0.0032066
AvLEA1C	0.07047	0.08882	0.08752	0.08227	0.0102398
BSA	0.09597	0.09375	0.106	0.0985733	0.00652676
AtLEA3-3	0.2183	0.2145	0.2109	0.214567	0.00370045
AavLEA1	0.4468	0.4608	0.5111	0.4729	0.0338146
AtLEA4-2	0.797	0.7585	0.8538	0.8031	0.0479419
CAHS D	0.02384	0.02399	0.0296	0.02581	0.00328309
Trehalose	31.54	37.26	34.56	34.4533	2.86149
Sucrose	N/A	N/A	N/A	N/A	N/A
