## Supplementary material for "Disordered proteins interact with the chemical environment to tune their protective function during drying": File S1: 2C and 2D.xlsx

### Sheet: Example
Sample	Protectant	Calculation	Protection	Total	Percent_Synergy	Stdev
Protein 1	Protein	Additive	45	45		5
Protein 1	Sugar	Additive	10
Protein 1	Mixed	Synergy	50	50	5	5
Protein 2	Protein	Additive	45	45		5
Protein 2	Sugar	Additive	10
Protein 2	Mixed	Synergy	70	70	25	5
Protein 3	Protein	Additive	45	45		5
Protein 3	Sugar	Additive	10
Protein 3	Mixed	Synergy	90	90	45	5
Protein 4	Protein	Additive	45	45		5
Protein 4	Sugar	Additive	10
Protein 4	Mixed	Synergy	50	50	5	5
Protein 5	Protein	Additive	45	45		5
Protein 5	Sugar	Additive	10
Protein 5	Mixed	Synergy	70	70	25	5
Protein 6	Protein	Additive	45	45		5
Protein 6	Sugar	Additive	10
Protein 6	Mixed	Synergy	90	90	45	5

### Sheet: Trehalose
Sample	Protectant	Calculation	Protection	Protect_add	Percent_Synergy	Stdev
AtLEA3-3	Mixed	Synergy	57.277	57.277	15.0336	1.62634
AtLEA4-2	Mixed	Synergy	44.2361	44.2361	5.50952	4.39147
AvLEA1C	Mixed	Synergy	55.7997	55.7997	2.47609	3.8988
AavLEA1	Mixed	Synergy	53.2739	53.2739	21.0321	5.10405
HeLEA68614	Mixed	Synergy	59.3236	59.3236	17.0472	1.76073
CAHS D	Mixed	Synergy	84.3374	84.3374	42.4982	3.20829
BSA	Mixed	Synergy	49.9939	49.9939	5.06457	4.61556
AtLEA3-3	Protein	Additive	31.0862	42.2434		3.45207
AtLEA4-2	Protein	Additive	16.4721	38.7266		3.10492
AvLEA1C	Protein	Additive	45.9581	53.3236		2.1989
AavLEA1	Protein	Additive	19.7585	32.2418		2.03736
HeLEA68614	Protein	Additive	32.503	42.2763		1.96228
CAHS D	Protein	Additive	41.0962	41.8392		3.01819
BSA	Protein	Additive	29.2228	44.9294		5.9477
AtLEA3-3	Sugar	Additive	11.1572	31.0862
AtLEA4-2	Sugar	Additive	22.2545	16.4721
AvLEA1C	Sugar	Additive	7.3655	45.9581
AavLEA1	Sugar	Additive	12.4832	19.7585
HeLEA68614	Sugar	Additive	9.77336	32.503
CAHS D	Sugar	Additive	0.743022	41.0962
BSA	Sugar	Additive	15.7066	29.2228

### Sheet: Sheet1
Sample	Protectant	Calculation	Protection	Protect_add	Percent_Synergy	Stdev
100:1 AtLEA3-3	Mixed	Synergy	36.8254	36.8254	4.6771	8.67103
10:1 AtLEA3-3	Mixed	Synergy	32.7318	32.7318	0.522918	3.03281
1:1 AtLEA3-3	Mixed	Synergy	31.379	31.379	-2.00563	1.7131
1:10 AtLEA3-3	Mixed	Synergy	41.9416	41.9416	5.495	2.51455
1:100 AtLEA3-3	Mixed	Synergy	57.277	57.277	15.0336	1.62634
100:1 AtLEA3-3	Protein	Additive	31.0862	32.1483		2.81864
10:1 AtLEA3-3	Protein	Additive	31.0862	32.2089		2.42402
1:1 AtLEA3-3	Protein	Additive	31.0862	33.3846		1.09834
1:10 AtLEA3-3	Protein	Additive	31.0862	36.4466		3.18974
1:100 AtLEA3-3	Protein	Additive	31.0862	42.2434		3.45207
100:1 AtLEA3-3	Sugar	Additive	1.06205	31.0862
10:1 AtLEA3-3	Sugar	Additive	1.12261	31.0862
1:1 AtLEA3-3	Sugar	Additive	2.29838	31.0862
1:10 AtLEA3-3	Sugar	Additive	5.3604	31.0862
1:100 AtLEA3-3	Sugar	Additive	11.1572	31.0862

### Sheet: Sucrose
Sample	Protectant	Calculation	Protection	Protect_add	Percent_Synergy	Stdev
AtLEA3-3	Mixed	Synergy	57.277	57.1528	18.9905	1.30823
AtLEA4-2	Mixed	Synergy	44.2361	63.8899	35.9874	4.95753
AvLEA1C	Mixed	Synergy	55.7997	55.0192	3.79829	2.28117
AavLEA1	Mixed	Synergy	53.2739	40.6066	11.366	2.80173
HeLEA68614	Mixed	Synergy	59.3236	43.4734	3.78522	2.60926
CAHS D	Mixed	Synergy	66.8641	66.8641	29.9255	0.939256
BSA	Mixed	Synergy	49.9939	43.7266	1.80229	5.62751
AtLEA3-3	Protein	Additive	31.0862	38.1623		2.34045
AtLEA4-2	Protein	Additive	16.4721	27.9024		0.614806
AvLEA1C	Protein	Additive	45.9581	51.2209		0.838826
AavLEA1	Protein	Additive	19.7585	29.2406		0.711273
HeLEA68614	Protein	Additive	32.503	39.6882		1.81374
CAHS D	Protein	Additive	36.1807	36.9386		3.32173
BSA	Protein	Additive	29.2228	41.9243		7.14732
AtLEA3-3	Sugar	Additive	7.07602	31.0862
AtLEA4-2	Sugar	Additive	11.4303	16.4721
AvLEA1C	Sugar	Additive	5.26279	45.9581
AavLEA1	Sugar	Additive	9.48208	19.7585
HeLEA68614	Sugar	Additive	7.18519	32.503
CAHS D	Sugar	Additive	0.757924	36.1807
BSA	Sugar	Additive	12.7015	29.2228

### Sheet: Peptide_Trehalose
Sample	Protectant	Calculation	Protection	Protect_add	Percent_Synergy	Stdev
At11	Mixed	Synergy	31.3686	31.3686	-13.4801	1.73705
At22	Mixed	Synergy	16.0639	16.0639	-29.6397	0.347802
At44	Mixed	Synergy	12.1306	12.1306	-8.32826	4.22034
Av11	Mixed	Synergy	13.8329	13.8329	-28.4385	3.2251
He11	Mixed	Synergy	61.7458	61.7458	0.265212	3.86469
At20	Mixed	Synergy	75.4044	75.4044	34.2399	2.2082
Aav11	Mixed	Synergy	19.0297	19.0297	3.75218	2.66812
At11	Protein	Additive	4.69132	44.8487		6.79662
At22	Protein	Additive	5.38626	45.7036		6.66982
At44	Protein	Additive	2.95075	20.4588		5.27924
Av11	Protein	Additive	5.90812	42.2714		6.11115
He11	Protein	Additive	15.2986	61.4806		5.36371
At20	Protein	Additive	19.6261	41.1645		1.82199
Aav11	Protein	Additive	4.31362	15.2775		1.511
At11	Sugar	Additive	40.1574	4.69132
At22	Sugar	Additive	45.7036	5.38626
At44	Sugar	Additive	17.5081	2.95075
Av11	Sugar	Additive	36.3633	5.90812
He11	Sugar	Additive	46.182	15.2986
At20	Sugar	Additive	21.5385	19.6261
Aav11	Sugar	Additive	10.9639	4.31362

### Sheet: Peptide_Sucrose
Sample	Protectant	Calculation	Protection	Protect_add	Percent_Synergy	Stdev
At11	Mixed	Synergy	9.02778	9.02778	-5.86675	0.867361
At22	Mixed	Synergy	9.01876	9.01876	-7.16085	2.61164
At44	Mixed	Synergy	10.1175	10.1175	-2.00288	1.19179
Av11	Mixed	Synergy	6.88596	6.88596	-11.274	0.53177
He11	Mixed	Synergy	31.5699	31.5699	4.4527	3.46604
At20	Mixed	Synergy	68.5952	68.5952	36.7784	3.73309
Aav11	Mixed	Synergy	13.6537	13.6537	2.03848	0.598631
At11	Protein	Additive	4.69132	14.8945		2.10132
At22	Protein	Additive	5.38626	16.1796		0.606498
At44	Protein	Additive	2.95075	12.1203		0.878235
Av11	Protein	Additive	5.90812	18.1599		4.40835
He11	Protein	Additive	15.2986	27.1172		6.42907
At20	Protein	Additive	19.6261	31.8168		1.66774
Aav11	Protein	Additive	4.31362	11.6152		2.83332
At11	Sugar	Additive	10.2032	4.69132
At22	Sugar	Additive	9.01876	5.38626
At44	Sugar	Additive	9.16959	2.95075
Av11	Sugar	Additive	12.2518	5.90812
He11	Sugar	Additive	11.8187	15.2986
At20	Sugar	Additive	12.1907	19.6261
Aav11	Sugar	Additive	7.30162	4.31362
