## Supplementary material for "Disordered proteins interact with the chemical environment to tune their protective function during drying": File S1: 2E.xlsx

### Sheet: Sheet1
prot	%synergy_tre	%synergy_tre_err	%synergy_suc	%synergy_suc_err
AtLEA3-3	15.0336	4.60272	18.9905	3.53446
AtLEA4-2	5.50952	7.20008	35.9874	4.9453
AvLEA1C	2.47609	5.69277	3.79829	2.61934
AavLEA1	21.0321	3.39775	11.366	3.31953
HeLEA68614	17.0472	3.226	3.78522	2.41939
CAHS D	45.966	3.74971	30.7904	1.10635
BSA	5.06457	9.2801	1.80229	8.32151
