## Supplementary material for "Disordered proteins interact with the chemical environment to tune their protective function during drying": File S1: Figure_3_CD_222_210.xlsx

### Sheet: Sheet1
Protein	Buffer	Buffer_err	Trehalose	Trehalose_err	Sucrose	Sucrose_err	dBuffer	dBuffer_err	dTrehalose	dTrehalose_err	dSucrose	dSucrose_err
AtLEA3-3	0.585678	0.029773	0.587619	0.0311092	0.532423	0.0377945	0.863408	0.0165512	0.979942	0.0620857	1.02495	0.22561
AtLEA4-2	0.576292	0.0198861	0.601231	0.00505395	0.616511	0.00992579	0.967092	0.0204431	1.00318	0.040459	1.17725	0.0948667
AvLEA1C	0.579921	0.0425317	0.627692	0.0413456	0.631108	0.0204485	1.26032	0.187255	1.78541	0.3284	1.46805	0.188562
AavLEA1	0.545569	0.0639549	0.580524	0.0199016	0.535362	0.0428555	0.997232	0.0237466	0.988567	0.0403143	1.0213	0.0696014
HeLEA68614	0.583705	0.0911039	0.568227	0.0465293	0.569978	0.0728203	0.889071	0.0121829	1.08972	0.217626	1.06167	0.192781
CAHS_D	0.805488	0.00643297	0.829147	0.0203403	0.816299	0.013846	1.089	0.0787912	1.12931	0.103344	1.05492	0.0684341
BSA	0.926677	0.0104106	0.925853	0.0051611	0.93269	0.00428466	0.933876	0.0282248	0.937492	0.0205013	0.941593	0.028978
