## Supplementary material for "Disordered proteins interact with the chemical environment to tune their protective function during drying": File S1: Figure_3_CD_Compare.xlsx

### Sheet: Sheet1
prot	tre	tre_err	suc	suc_err
AtLEA3-3	0.587619	0.0311092	0.532423	0.0377945
AtLEA4-2	0.601231	0.00505395	0.616511	0.00992579
AvLEA1C	0.627692	0.0413456	0.631108	0.0204485
AavLEA1	0.580524	0.0199016	0.535362	0.0428555
HeLEA68614	0.568227	0.0465293	0.569978	0.0728203
BSA	0.925853	0.0051611	0.93269	0.00428466
