## Supplementary material for "Disordered proteins interact with the chemical environment to tune their protective function during drying": File S1: Figure_3_CD_State_Bar.xlsx

### Sheet: Sheet1
Protein	Buffer	Buffer_err	Trehalose	Trehalose_err	Sucrose	Sucrose_err	Buffer_d	Buffer_d_err	Trehalose_d	Trehalose_d_err	Sucrose_d	Sucrose_d_err
AtLEA3-3	0.585678	0.029773	0.587619	0.0311092	0.532423	0.0377945	0.863408	0.0165512	0.979942	0.0620857	1.02495	0.22561
AtLEA4-2	0.576292	0.0198861	0.601231	0.00505395	0.616511	0.00992579	0.967092	0.0204431	1.00318	0.040459	1.17725	0.0948667
AvLEA1C	0.579921	0.0425317	0.627692	0.0413456	0.631108	0.0204485	1.26032	0.187255	1.78541	0.3284	1.46805	0.188562
AavLEA1	0.545569	0.0639549	0.580524	0.0199016	0.535362	0.0428555	0.997232	0.0237466	0.988567	0.0403143	1.0213	0.0696014
HeLEA68614	0.583705	0.0911039	0.568227	0.0465293	0.569978	0.0728203	0.889071	0.0121829	1.08972	0.217626	1.06167	0.192781
CAHS_D	0.805488	0.00643297	0.829147	0.0203403	0.816299	0.013846	1.089	0.0787912	1.12931	0.103344	1.05492	0.0684341
BSA	0.926677	0.0104106	0.925853	0.0051611	0.93269	0.00428466	0.933876	0.0282248	0.937492	0.0205013	0.941593	0.028978

### Sheet: Sheet2
Protein	Condition	Solvent	Ratio	Error
AtLEA3-3	Dehydrated	Buffer	0.863408	0.0165512
AtLEA4-2	Dehydrated	Buffer	0.967092	0.0204431
AvLEA1C	Dehydrated	Buffer	1.26032	0.187255
AavLEA1	Dehydrated	Buffer	0.997232	0.0237466
HeLEA68614	Dehydrated	Buffer	0.889071	0.0121829
CAHS_D	Dehydrated	Buffer	1.089	0.0787912
BSA	Dehydrated	Buffer	0.933876	0.0282248
AtLEA3-3	Dehydrated	Trehalose	0.979942	0.0620857
AtLEA4-2	Dehydrated	Trehalose	1.00318	0.040459
AvLEA1C	Dehydrated	Trehalose	1.78541	0.3284
AavLEA1	Dehydrated	Trehalose	0.988567	0.0403143
HeLEA68614	Dehydrated	Trehalose	1.08972	0.217626
CAHS_D	Dehydrated	Trehalose	1.12931	0.103344
BSA	Dehydrated	Trehalose	0.937492	0.0205013
AtLEA3-3	Dehydrated	Sucrose	1.02495	0.22561
AtLEA4-2	Dehydrated	Sucrose	1.17725	0.0948667
AvLEA1C	Dehydrated	Sucrose	1.46805	0.188562
AavLEA1	Dehydrated	Sucrose	1.0213	0.0696014
HeLEA68614	Dehydrated	Sucrose	1.06167	0.192781
CAHS_D	Dehydrated	Sucrose	1.05492	0.0684341
BSA	Dehydrated	Sucrose	0.941593	0.028978
AtLEA3-3	Hydrated	Buffer	0.585678	0.029773	0.568573	0.0313224
AtLEA4-2	Hydrated	Buffer	0.576292	0.0198861	0.598011	0.0203019
AvLEA1C	Hydrated	Buffer	0.579921	0.0425317	0.612907	0.0286176
AavLEA1	Hydrated	Buffer	0.545569	0.0639549	0.553818	0.023684
HeLEA68614	Hydrated	Buffer	0.583705	0.0911039	0.57397	0.00847594
CAHS_D	Hydrated	Buffer	0.805488	0.00643297	0.816978	0.0118442
BSA	Hydrated	Buffer	0.926677	0.0104106	0.928407	0.00373239
AtLEA3-3	Hydrated	Trehalose	0.587619	0.0311092
AtLEA4-2	Hydrated	Trehalose	0.601231	0.00505395
AvLEA1C	Hydrated	Trehalose	0.627692	0.0413456
AavLEA1	Hydrated	Trehalose	0.580524	0.0199016
HeLEA68614	Hydrated	Trehalose	0.568227	0.0465293
CAHS_D	Hydrated	Trehalose	0.829147	0.0203403
BSA	Hydrated	Trehalose	0.925853	0.0051611
AtLEA3-3	Hydrated	Sucrose	0.532423	0.0377945
AtLEA4-2	Hydrated	Sucrose	0.616511	0.00992579
AvLEA1C	Hydrated	Sucrose	0.631108	0.0204485
AavLEA1	Hydrated	Sucrose	0.535362	0.0428555
HeLEA68614	Hydrated	Sucrose	0.569978	0.0728203
CAHS_D	Hydrated	Sucrose	0.816299	0.013846
BSA	Hydrated	Sucrose	0.93269	0.00428466

### Sheet: Sheet3
Protein	Solvent	Ratio	Error
AtLEA3-3	Buffer	0.863408	0.0165512
AtLEA4-2	Buffer	0.967092	0.0204431
AvLEA1C	Buffer	1.26032	0.187255
AavLEA1	Buffer	0.997232	0.0237466
HeLEA68614	Buffer	0.889071	0.0121829
CAHS_D	Buffer	1.089	0.0787912
BSA	Buffer	0.933876	0.0282248
AtLEA3-3	Trehalose	0.979942	0.0620857
AtLEA4-2	Trehalose	1.00318	0.040459
AvLEA1C	Trehalose	1.78541	0.3284
AavLEA1	Trehalose	0.988567	0.0403143
HeLEA68614	Trehalose	1.08972	0.217626
CAHS_D	Trehalose	1.12931	0.103344
BSA	Trehalose	0.937492	0.0205013
AtLEA3-3	Sucrose	1.02495	0.22561
AtLEA4-2	Sucrose	1.17725	0.0948667
AvLEA1C	Sucrose	1.46805	0.188562
AavLEA1	Sucrose	1.0213	0.0696014
HeLEA68614	Sucrose	1.06167	0.192781
CAHS_D	Sucrose	1.05492	0.0684341
BSA	Sucrose	0.941593	0.028978
AtLEA3-3	Hydrated	0.568573	0.0313224
AtLEA4-2	Hydrated	0.598011	0.0203019
AvLEA1C	Hydrated	0.612907	0.0286176
AavLEA1	Hydrated	0.553818	0.023684
HeLEA68614	Hydrated	0.57397	0.00847594
CAHS_D	Hydrated	0.816978	0.0118442
BSA	Hydrated	0.928407	0.00373239
