## Supplementary material for "Disordered proteins interact with the chemical environment to tune their protective function during drying": File S1: Figure_3_CD_vs_Synergy.xlsx

### Sheet: Sheet2
prot	Sugar	Measurement	Value	Error
AtLEA3-3	Trehalose	CD	0.587619	0.0311092
AtLEA4-2	Trehalose	CD	0.601231	0.00505395
AvLEA1C	Trehalose	CD	0.627692	0.0413456
AavLEA1	Trehalose	CD	0.580524	0.0199016
HeLEA68614	Trehalose	CD	0.568227	0.0465293
AtLEA3-3	Sucrose	CD	0.532423	0.0377945
AtLEA4-2	Sucrose	CD	0.616511	0.00992579
AvLEA1C	Sucrose	CD	0.631108	0.0204485
AavLEA1	Sucrose	CD	0.535362	0.0428555
HeLEA68614	Sucrose	CD	0.569978	0.0728203
AtLEA3-3	Trehalose	Synergy	15.0336	4.60272
AtLEA4-2	Trehalose	Synergy	5.50952	7.20008
AvLEA1C	Trehalose	Synergy	2.47609	5.69277
AavLEA1	Trehalose	Synergy	21.0321	3.39775
HeLEA68614	Trehalose	Synergy	17.0472	3.226
AtLEA3-3	Sucrose	Synergy	18.9905	3.53446
AtLEA4-2	Sucrose	Synergy	35.9874	4.9453
AvLEA1C	Sucrose	Synergy	3.79829	2.61934
AavLEA1	Sucrose	Synergy	11.366	3.31953
HeLEA68614	Sucrose	Synergy	3.78522	2.41939
