## Supplementary material for "Disordered proteins interact with the chemical environment to tune their protective function during drying": File S1: 10S - 4.csv

Q	I(Q)	Error
1.14000000E-02	5.06050949E+00	6.47927334E+00
1.19100000E-02	4.95985615E+00	5.77831476E+00
1.24200000E-02	4.40523538E+00	4.57602218E+00
1.29200000E-02	4.00748282E+00	2.49246070E+00
1.34300000E-02	3.88175513E+00	2.07459573E+00
1.39400000E-02	3.64869769E+00	1.59075310E+00
1.44400000E-02	3.66482179E+00	1.08706100E+00
1.49500000E-02	3.71398615E+00	9.79169961E-01
1.54600000E-02	3.32297000E+00	7.84612429E-01
1.59600000E-02	3.35246795E+00	5.84220726E-01
1.64700000E-02	3.00161179E+00	4.54768027E-01
1.69800000E-02	3.08330718E+00	3.97057572E-01
1.74800000E-02	3.04001718E+00	3.33590256E-01
1.79900000E-02	2.92610051E+00	2.57195596E-01
1.85000000E-02	2.89557667E+00	2.15278539E-01
1.90000000E-02	2.78364462E+00	1.87396061E-01
1.95100000E-02	2.77235128E+00	1.59574148E-01
2.00200000E-02	2.65949974E+00	1.37975983E-01
2.05200000E-02	2.65408846E+00	1.14541402E-01
2.10300000E-02	2.62772718E+00	1.02542016E-01
2.15400000E-02	2.64307897E+00	8.22621835E-02
2.20400000E-02	2.54943744E+00	7.32514655E-02
2.25500000E-02	2.52341744E+00	6.75401179E-02
2.30600000E-02	2.44957282E+00	5.96006083E-02
2.35600000E-02	2.47142564E+00	5.47693950E-02
2.40700000E-02	2.41275231E+00	4.99093205E-02
2.45800000E-02	2.31123590E+00	4.71659589E-02
2.50900000E-02	2.32665615E+00	4.38432213E-02
2.55900000E-02	2.30215154E+00	4.02759670E-02
2.61000000E-02	2.26306718E+00	3.81587639E-02
2.66100000E-02	2.22528308E+00	3.67089238E-02
2.71100000E-02	2.21710436E+00	3.41184980E-02
2.76200000E-02	2.16973436E+00	3.31012500E-02
2.81300000E-02	2.16654077E+00	3.21433270E-02
2.86300000E-02	2.14541821E+00	3.10807832E-02
2.91400000E-02	2.07682410E+00	3.10418641E-02
2.96500000E-02	2.05740205E+00	3.05829547E-02
3.01500000E-02	2.04364436E+00	2.96433751E-02
3.06600000E-02	2.02132538E+00	2.96332263E-02
3.11700000E-02	1.96930872E+00	2.83244042E-02
3.16700000E-02	1.96534308E+00	2.83457703E-02
3.21800000E-02	1.89983974E+00	2.86014903E-02
3.26900000E-02	1.88573795E+00	2.78364713E-02
3.31900000E-02	1.87222769E+00	2.75442358E-02
3.37000000E-02	1.83331256E+00	2.67373376E-02
3.42100000E-02	1.78185308E+00	2.65158995E-02
3.47100000E-02	1.76335359E+00	2.62280181E-02
3.52200000E-02	1.74022538E+00	2.61810597E-02
3.57300000E-02	1.73877846E+00	2.56376316E-02
3.62300000E-02	1.68369513E+00	2.53587260E-02
3.67400000E-02	1.67359538E+00	2.53276321E-02
3.72500000E-02	1.63404667E+00	2.49431843E-02
3.77500000E-02	1.61102795E+00	2.45396124E-02
3.82600000E-02	1.58005923E+00	2.41401180E-02
3.87700000E-02	1.54505974E+00	2.37914653E-02
3.92700000E-02	1.52727744E+00	2.36169094E-02
3.97800000E-02	1.53373667E+00	2.31936340E-02
4.02900000E-02	1.48212385E+00	2.30965092E-02
4.08000000E-02	1.48338897E+00	2.28362616E-02
4.13000000E-02	1.42954615E+00	2.23458404E-02
4.18100000E-02	1.41462538E+00	2.26646894E-02
4.23200000E-02	1.39834949E+00	2.21934479E-02
4.28200000E-02	1.37956154E+00	2.21280807E-02
4.33300000E-02	1.35953051E+00	2.17132787E-02
4.38400000E-02	1.34394615E+00	2.17044366E-02
4.43400000E-02	1.32700410E+00	2.16751848E-02
4.48500000E-02	1.32324692E+00	2.12516994E-02
4.53600000E-02	1.27116385E+00	2.11514494E-02
4.58600000E-02	1.26207000E+00	2.04642516E-02
4.63700000E-02	1.22406051E+00	2.08342962E-02
4.68800000E-02	1.21389205E+00	2.05448035E-02
4.73800000E-02	1.19250051E+00	2.02785101E-02
4.78900000E-02	1.18304667E+00	2.01122933E-02
4.84000000E-02	1.17383385E+00	1.98684731E-02
4.89000000E-02	1.15893436E+00	2.00149808E-02
4.94100000E-02	1.14636026E+00	1.97840782E-02
4.99200000E-02	1.12061769E+00	1.93082548E-02
5.04200000E-02	1.08032615E+00	1.88982149E-02
5.09300000E-02	1.09542205E+00	1.89987979E-02
5.14400000E-02	1.07481615E+00	1.88456568E-02
5.19400000E-02	1.07660026E+00	1.84627303E-02
5.24500000E-02	1.05386051E+00	1.84480598E-02
5.29600000E-02	1.03115359E+00	1.81171823E-02
5.34600000E-02	1.01618333E+00	1.81418902E-02
5.39700000E-02	9.96465128E-01	1.80877034E-02
5.44800000E-02	9.72834872E-01	1.79282677E-02
5.49800000E-02	9.58446923E-01	1.79863641E-02
5.54900000E-02	9.55320769E-01	1.75867969E-02
5.60000000E-02	9.30280513E-01	1.77126744E-02
5.65000000E-02	9.13954103E-01	1.76140239E-02
5.70100000E-02	9.29535385E-01	1.73030077E-02
5.75200000E-02	9.05508718E-01	1.74159348E-02
5.80300000E-02	8.58170769E-01	1.70469340E-02
5.85300000E-02	8.61204872E-01	1.69595501E-02
5.90400000E-02	8.60646154E-01	1.70356584E-02
5.95500000E-02	8.58649231E-01	1.68443002E-02
6.00500000E-02	8.28718718E-01	1.66304827E-02
6.05600000E-02	8.19102821E-01	1.66405517E-02
6.10700000E-02	8.29702564E-01	1.66269864E-02
6.15700000E-02	8.14665385E-01	1.64159509E-02
6.20800000E-02	7.96770256E-01	1.63448651E-02
6.25900000E-02	7.71701538E-01	1.61469560E-02
6.30900000E-02	7.51687692E-01	1.62107911E-02
6.36000000E-02	7.51544872E-01	1.61224664E-02
6.41100000E-02	7.38104615E-01	1.59145955E-02
6.46100000E-02	7.49181026E-01	1.59207534E-02
6.51200000E-02	7.27759744E-01	1.56338354E-02
6.56300000E-02	7.15478974E-01	1.56077593E-02
6.61300000E-02	7.01405128E-01	1.56036402E-02
6.66400000E-02	6.92134872E-01	1.54748980E-02
6.71500000E-02	6.73059231E-01	1.53489808E-02
6.76500000E-02	6.91328462E-01	1.52008867E-02
6.81600000E-02	6.77680000E-01	1.52892964E-02
6.86700000E-02	6.66595641E-01	1.50315827E-02
6.91700000E-02	6.61040256E-01	1.51002225E-02
6.96800000E-02	6.43345128E-01	1.50483277E-02
7.01900000E-02	6.40144872E-01	1.47989093E-02
7.06900000E-02	6.42841538E-01	1.48165179E-02
7.12000000E-02	6.15375641E-01	1.48052027E-02
7.17100000E-02	6.19327436E-01	1.46250015E-02
7.22100000E-02	6.10259744E-01	1.45837380E-02
7.27200000E-02	6.00309231E-01	1.44499309E-02
7.32300000E-02	5.80613590E-01	1.46090652E-02
7.37300000E-02	5.83691795E-01	1.42652516E-02
7.42400000E-02	5.82680000E-01	1.42325713E-02
7.47500000E-02	5.85481795E-01	1.41256799E-02
7.52600000E-02	5.79290769E-01	1.42305144E-02
7.57600000E-02	5.82845128E-01	1.41078503E-02
7.62700000E-02	5.49262564E-01	1.40143979E-02
7.67800000E-02	5.64188974E-01	1.39686878E-02
7.72800000E-02	5.55271538E-01	1.36085400E-02
7.77900000E-02	5.36188974E-01	1.36770796E-02
7.83000000E-02	5.29397949E-01	1.35915022E-02
7.88000000E-02	5.29431538E-01	1.35705652E-02
7.93100000E-02	5.19751026E-01	1.34727379E-02
7.98200000E-02	5.11418462E-01	1.32961220E-02
8.03200000E-02	5.13548462E-01	1.36018147E-02
8.08300000E-02	5.08378205E-01	1.36100930E-02
8.13400000E-02	5.14964359E-01	1.36724161E-02
8.18400000E-02	4.90026667E-01	1.37440713E-02
8.23500000E-02	5.05541026E-01	1.35858788E-02
8.28600000E-02	4.81845385E-01	1.36882538E-02
8.33600000E-02	4.81701538E-01	1.37509933E-02
8.38700000E-02	4.72166154E-01	1.37795249E-02
8.43800000E-02	4.56323333E-01	1.36066687E-02
8.48800000E-02	4.62252564E-01	1.35568583E-02
8.53900000E-02	4.47952564E-01	1.36642049E-02
8.59000000E-02	4.43439231E-01	1.36412145E-02
8.64000000E-02	4.64953846E-01	1.37052657E-02
8.69100000E-02	4.44326154E-01	1.35275581E-02
8.74200000E-02	4.31874103E-01	1.35444362E-02
8.79200000E-02	4.40992051E-01	1.35077299E-02
8.84300000E-02	4.26886154E-01	1.35922024E-02
8.89400000E-02	4.24105897E-01	1.36140500E-02
8.94400000E-02	4.05505897E-01	1.34788949E-02
8.99500000E-02	4.08401026E-01	1.36862303E-02
9.04600000E-02	4.37187436E-01	1.39256185E-02
9.09600000E-02	4.20822564E-01	1.38733321E-02
9.14700000E-02	3.93936923E-01	1.38391855E-02
9.19800000E-02	3.98381026E-01	1.38242314E-02
9.24800000E-02	3.96239744E-01	1.36660162E-02
9.29900000E-02	3.94031538E-01	1.36236905E-02
9.35000000E-02	4.01500769E-01	1.34230361E-02
9.40100000E-02	3.90633077E-01	1.34270951E-02
9.45100000E-02	4.00174872E-01	1.34036425E-02
9.50200000E-02	3.88614103E-01	1.33290398E-02
9.55300000E-02	3.73667179E-01	1.33260941E-02
9.60300000E-02	3.77525128E-01	1.33175216E-02
9.65400000E-02	3.73866667E-01	1.31173711E-02
9.70500000E-02	3.82578462E-01	1.30876696E-02
9.75500000E-02	3.77724615E-01	1.31759368E-02
9.80600000E-02	3.66225897E-01	1.31043215E-02
9.85700000E-02	3.70509487E-01	2.99277586E-01
9.90700000E-02	3.43758974E-01	1.30748045E-02
9.95800000E-02	3.56408205E-01	1.29952819E-02
1.00090000E-01	3.42647949E-01	1.29688273E-02
1.00590000E-01	3.41415128E-01	1.28918162E-02
1.01100000E-01	3.47043333E-01	1.28101980E-02
1.01610000E-01	3.33521026E-01	1.24404431E-02
1.02110000E-01	3.22751282E-01	1.23284110E-02
1.02620000E-01	3.29823333E-01	1.23222691E-02
1.03130000E-01	3.31352308E-01	1.23981694E-02
1.03630000E-01	3.16868718E-01	1.25230733E-02
1.04140000E-01	3.35736667E-01	1.25292531E-02
1.04650000E-01	3.38096410E-01	1.25675877E-02
1.05150000E-01	3.18506923E-01	1.26349593E-02
1.05660000E-01	3.25378462E-01	1.24590613E-02
1.06170000E-01	3.16676154E-01	1.22780205E-02
1.06670000E-01	3.05223590E-01	1.21564408E-02
1.07180000E-01	3.00922051E-01	1.21184533E-02
1.07690000E-01	3.25527949E-01	1.20482323E-02
1.08190000E-01	3.11341538E-01	1.19314366E-02
1.08700000E-01	2.92892564E-01	1.17588287E-02
1.09210000E-01	2.85532821E-01	1.16595631E-02
1.09710000E-01	2.89929231E-01	1.17694122E-02
1.10220000E-01	2.86288462E-01	1.16747668E-02
1.10730000E-01	2.97268205E-01	1.15956797E-02
1.11230000E-01	2.87927949E-01	1.14292571E-02
1.11740000E-01	2.98555128E-01	1.15340044E-02
1.12250000E-01	2.78777436E-01	1.14941072E-02
1.12750000E-01	2.82465641E-01	1.13978488E-02
1.13260000E-01	2.85704872E-01	1.14074452E-02
1.13770000E-01	2.79178974E-01	1.11877703E-02
1.14280000E-01	2.86892308E-01	1.12933127E-02
1.14780000E-01	2.87052564E-01	1.11735754E-02
1.15290000E-01	2.72064103E-01	1.11083743E-02
1.15800000E-01	2.71240513E-01	1.10519256E-02
1.16300000E-01	2.66695385E-01	1.09644551E-02
1.16810000E-01	2.73809744E-01	1.10205962E-02
1.17320000E-01	2.51750513E-01	1.09264504E-02
1.17820000E-01	2.61566667E-01	1.08709356E-02
1.18330000E-01	2.42687179E-01	1.07240154E-02
1.18840000E-01	2.47375385E-01	1.07658965E-02
1.19340000E-01	2.54630000E-01	1.07135501E-02
1.19850000E-01	2.57821026E-01	1.06910496E-02
1.20360000E-01	2.32184103E-01	1.06402409E-02
1.20860000E-01	2.45712821E-01	1.05567297E-02
1.21370000E-01	2.53766410E-01	1.05410509E-02
1.21880000E-01	2.43714872E-01	1.05671943E-02
1.22380000E-01	2.38476923E-01	1.04817746E-02
1.22890000E-01	2.47319231E-01	1.04043754E-02
1.23400000E-01	2.17668462E-01	1.03613011E-02
1.23900000E-01	2.42348974E-01	1.03917013E-02
1.24410000E-01	2.33328462E-01	1.03635914E-02
1.24920000E-01	2.42756410E-01	1.02681302E-02
1.25420000E-01	2.30335641E-01	1.02558216E-02
1.25930000E-01	2.38788718E-01	1.01406064E-02
1.26440000E-01	2.30612821E-01	1.01759955E-02
1.26940000E-01	2.45882821E-01	1.01788968E-02
1.27450000E-01	2.35988718E-01	1.01011902E-02
1.27960000E-01	2.27807436E-01	9.95593502E-03
1.28460000E-01	2.29155385E-01	9.92495363E-03
1.28970000E-01	2.28981795E-01	9.88542238E-03
1.29480000E-01	2.23254872E-01	9.93363523E-03
1.29980000E-01	2.22028718E-01	9.92611238E-03
1.30490000E-01	2.32016923E-01	9.79369360E-03
1.31000000E-01	2.25378205E-01	9.72595555E-03
1.31500000E-01	2.05923077E-01	9.66923885E-03
1.32010000E-01	2.13472051E-01	9.55020152E-03
1.32520000E-01	2.09320769E-01	9.64832718E-03
1.33020000E-01	2.12088462E-01	9.60221452E-03
1.33530000E-01	2.09496154E-01	9.53741322E-03
1.34040000E-01	2.05537179E-01	9.58574073E-03
1.34540000E-01	2.07652308E-01	9.54035617E-03
1.35050000E-01	2.09777949E-01	9.53951835E-03
1.35560000E-01	1.99361795E-01	9.43941605E-03
1.36060000E-01	2.11861026E-01	9.49393557E-03
1.36570000E-01	2.01041795E-01	9.48255228E-03
1.37080000E-01	2.07193590E-01	9.41566837E-03
1.37580000E-01	1.97405385E-01	9.32121052E-03
1.38090000E-01	2.06816154E-01	9.37903395E-03
1.38600000E-01	1.95346923E-01	9.33740086E-03
1.39110000E-01	1.92911538E-01	9.24995146E-03
1.39610000E-01	1.94851538E-01	9.25807802E-03
1.40120000E-01	1.93176667E-01	9.22654853E-03
1.40630000E-01	1.92015385E-01	9.18480754E-03
1.41130000E-01	2.02193846E-01	9.24951892E-03
1.41640000E-01	1.97386154E-01	9.20608289E-03
1.42150000E-01	1.80454615E-01	9.15259034E-03
1.42650000E-01	1.90775385E-01	9.09004855E-03
1.43160000E-01	1.93430513E-01	9.13330709E-03
1.43670000E-01	1.85562564E-01	9.11376105E-03
1.44170000E-01	1.87699231E-01	9.04896691E-03
1.44680000E-01	1.80292821E-01	9.04157336E-03
1.45190000E-01	1.85604872E-01	8.97685251E-03
1.45690000E-01	1.83543077E-01	8.95050750E-03
1.46200000E-01	1.86282821E-01	8.99538623E-03
1.46710000E-01	1.87211538E-01	9.01385787E-03
1.47210000E-01	1.76669744E-01	8.94630421E-03
1.47720000E-01	1.82336667E-01	8.89655193E-03
1.48230000E-01	1.67579744E-01	8.90822331E-03
1.48730000E-01	1.73373590E-01	8.89689558E-03
1.49240000E-01	1.69882308E-01	8.84539285E-03
1.49750000E-01	1.79444872E-01	8.81751208E-03
1.50250000E-01	1.72351795E-01	8.83727908E-03
1.50760000E-01	1.64851026E-01	8.78766237E-03
1.51270000E-01	1.65157949E-01	8.78070881E-03
1.51770000E-01	1.73736410E-01	8.73537643E-03
1.52280000E-01	1.72813590E-01	8.71994132E-03
1.52790000E-01	1.70457692E-01	8.71572848E-03
1.53290000E-01	1.55064103E-01	8.73002198E-03
1.53800000E-01	1.70689487E-01	8.71355077E-03
1.54310000E-01	1.57813846E-01	8.61408086E-03
1.54810000E-01	1.72350256E-01	8.60088245E-03
1.55320000E-01	1.71159744E-01	8.69520046E-03
1.55830000E-01	1.63488205E-01	8.51977142E-03
1.56330000E-01	1.55704103E-01	8.51734033E-03
1.56840000E-01	1.58434359E-01	8.50704812E-03
1.57350000E-01	1.46727436E-01	8.45893327E-03
1.57850000E-01	1.58901795E-01	8.45707068E-03
1.58360000E-01	1.50943333E-01	8.53078395E-03
1.58870000E-01	1.60899231E-01	8.47876116E-03
1.59370000E-01	1.56839231E-01	8.42470362E-03
1.59880000E-01	1.48062051E-01	8.36597784E-03
1.60390000E-01	1.53260000E-01	8.39780508E-03
1.60890000E-01	1.52032564E-01	8.42675350E-03
1.61400000E-01	1.40737949E-01	8.35359968E-03
1.61910000E-01	1.39481026E-01	8.33004311E-03
1.62410000E-01	1.49797436E-01	8.36720233E-03
1.62920000E-01	1.46102821E-01	8.32020202E-03
1.63430000E-01	1.53377692E-01	8.30504440E-03
1.63930000E-01	1.41087692E-01	8.31604893E-03
1.64440000E-01	1.42706923E-01	8.23754781E-03
1.64950000E-01	1.42926667E-01	8.23633729E-03
1.65450000E-01	1.48458718E-01	8.24500729E-03
1.65960000E-01	1.49337436E-01	8.22256216E-03
1.66470000E-01	1.35082564E-01	8.24249933E-03
1.66970000E-01	1.36725128E-01	8.15024189E-03
1.67480000E-01	1.31933846E-01	8.17496217E-03
1.67990000E-01	1.35181026E-01	8.18309583E-03
1.68490000E-01	1.31765128E-01	8.05737994E-03
1.69000000E-01	1.47138974E-01	8.17479628E-03
1.69510000E-01	1.40104359E-01	8.20416788E-03
1.70010000E-01	1.36933333E-01	8.22741505E-03
1.70520000E-01	1.28494359E-01	8.29255539E-03
1.71030000E-01	1.28536667E-01	8.33460920E-03
1.71530000E-01	1.28633333E-01	8.24922943E-03
1.72040000E-01	1.35882564E-01	8.30562685E-03
1.72550000E-01	1.35185385E-01	8.34403929E-03
1.73050000E-01	1.34450000E-01	8.35088581E-03
1.73560000E-01	1.27151795E-01	8.35579161E-03
1.74070000E-01	1.33667692E-01	8.27767134E-03
1.74570000E-01	1.34990000E-01	8.33990825E-03
1.75080000E-01	1.21206923E-01	8.33601825E-03
1.75590000E-01	1.27540769E-01	8.35777178E-03
1.76100000E-01	1.25048205E-01	8.39406367E-03
1.76600000E-01	1.31345641E-01	8.30249277E-03
1.77110000E-01	1.28916923E-01	8.32179580E-03
1.77620000E-01	1.23998974E-01	8.34071323E-03
1.78120000E-01	1.31850000E-01	8.39954791E-03
1.78630000E-01	1.30660256E-01	8.33440873E-03
1.79140000E-01	1.35344615E-01	8.32531597E-03
1.79640000E-01	1.19662308E-01	8.32840913E-03
1.80150000E-01	1.29039231E-01	8.40944251E-03
1.80660000E-01	1.22017179E-01	8.49965897E-03
1.81160000E-01	1.17941795E-01	8.50084575E-03
1.81670000E-01	1.25999231E-01	8.55720942E-03
1.82180000E-01	1.31286410E-01	8.48314240E-03
1.82680000E-01	1.32498205E-01	8.51376110E-03
1.83190000E-01	1.19179744E-01	8.55620856E-03
1.83700000E-01	1.30018205E-01	8.59095940E-03
1.84200000E-01	1.25965385E-01	8.61819901E-03
1.84710000E-01	1.27190769E-01	8.71714140E-03
1.85220000E-01	1.06051795E-01	8.68222136E-03
1.85720000E-01	1.16406410E-01	8.74023067E-03
1.86230000E-01	1.23904872E-01	8.66374970E-03
1.86740000E-01	1.20984359E-01	8.73083630E-03
1.87240000E-01	1.14853077E-01	8.77083880E-03
1.87750000E-01	1.16587179E-01	8.75631486E-03
1.88260000E-01	1.15816667E-01	8.83448906E-03
1.88760000E-01	1.20358205E-01	8.79990625E-03
1.89270000E-01	1.10611026E-01	8.79156931E-03
1.89780000E-01	1.15630256E-01	8.83308408E-03
1.90280000E-01	1.11706667E-01	8.88863991E-03
1.90790000E-01	1.09858462E-01	8.79729662E-03
1.91300000E-01	1.04384103E-01	8.87657283E-03
1.91800000E-01	1.09312051E-01	8.92456627E-03
1.92310000E-01	1.11125897E-01	8.84792202E-03
1.92820000E-01	1.12144359E-01	8.90203054E-03
1.93320000E-01	1.11183333E-01	8.91367383E-03
1.93830000E-01	1.12091538E-01	8.90847790E-03
1.94340000E-01	1.03417692E-01	8.93943480E-03
1.94840000E-01	1.09711282E-01	8.95691936E-03
1.95350000E-01	1.01051795E-01	8.96478760E-03
1.95860000E-01	1.07295897E-01	8.98988873E-03
1.96360000E-01	1.02570513E-01	8.95934321E-03
1.96870000E-01	1.13522051E-01	9.01009195E-03
1.97380000E-01	1.02321282E-01	9.03528739E-03
1.97880000E-01	1.23002308E-01	8.96314480E-03
1.98390000E-01	1.09115897E-01	8.99441258E-03
1.98900000E-01	1.07735897E-01	8.97852608E-03
1.99400000E-01	1.22389744E-01	9.03506287E-03
1.99910000E-01	9.91651282E-02	9.01170906E-03
2.00420000E-01	1.10792564E-01	9.02182543E-03
2.00920000E-01	1.14938718E-01	9.01692144E-03
2.01430000E-01	1.05470000E-01	9.02696099E-03
2.01940000E-01	1.13852308E-01	9.06108788E-03
2.02440000E-01	9.99643590E-02	9.02375086E-03
2.02950000E-01	1.05277949E-01	9.05093125E-03
2.03460000E-01	1.07912051E-01	9.09697933E-03
2.03960000E-01	9.89402564E-02	9.04639083E-03
2.04470000E-01	1.09107949E-01	9.07021426E-03
2.04980000E-01	9.99002564E-02	9.07086093E-03
2.05480000E-01	9.50179487E-02	9.04879014E-03
2.05990000E-01	1.04229744E-01	9.07867146E-03
2.06500000E-01	1.02965897E-01	9.04261832E-03
2.07000000E-01	1.05856154E-01	9.04029240E-03
2.07510000E-01	9.26169231E-02	8.99087882E-03
2.08020000E-01	1.01102564E-01	8.96573266E-03
2.08520000E-01	9.51392308E-02	8.92768010E-03
2.09030000E-01	9.51615385E-02	8.91544684E-03
2.09540000E-01	8.33453846E-02	9.03824767E-03
2.10040000E-01	9.01035897E-02	8.96711440E-03
2.10550000E-01	8.96733333E-02	9.01166794E-03
2.11060000E-01	9.33810256E-02	9.05277291E-03
2.11560000E-01	8.69615385E-02	9.01576826E-03
2.12070000E-01	9.85053846E-02	8.95925962E-03
2.12580000E-01	1.01379487E-01	8.92890070E-03
2.13080000E-01	9.82533333E-02	8.98943145E-03
2.13590000E-01	1.00735385E-01	9.00994029E-03
2.14100000E-01	9.88466667E-02	8.99549643E-03
2.14600000E-01	1.02356410E-01	8.98845816E-03
2.15110000E-01	9.44992308E-02	8.95940198E-03
2.15620000E-01	9.16771795E-02	8.94306815E-03
2.16120000E-01	9.13997436E-02	8.94141008E-03
2.16630000E-01	1.07996667E-01	8.96007260E-03
2.17140000E-01	9.13761538E-02	8.90886253E-03
2.17640000E-01	8.54492308E-02	8.89425119E-03
2.18150000E-01	9.13876923E-02	8.92140322E-03
2.18660000E-01	8.78989744E-02	8.90690784E-03
2.19160000E-01	9.00328205E-02	8.89685770E-03
2.19670000E-01	8.51353846E-02	8.83600188E-03
2.20180000E-01	8.84443590E-02	8.80512262E-03
2.20680000E-01	8.95812821E-02	8.86830953E-03
2.21190000E-01	8.05802564E-02	8.80946594E-03
2.21700000E-01	8.51374359E-02	8.79550190E-03
2.22200000E-01	9.81689744E-02	8.78785756E-03
2.22710000E-01	8.87010256E-02	8.77741052E-03
2.23220000E-01	8.84035897E-02	8.74976656E-03
2.23720000E-01	8.19348718E-02	8.75554119E-03
2.24230000E-01	9.03525641E-02	8.70177626E-03
2.24740000E-01	8.49069231E-02	8.68458502E-03
2.25240000E-01	7.66838462E-02	8.64294224E-03
2.25750000E-01	8.83548718E-02	8.65507818E-03
2.26260000E-01	8.29312821E-02	8.61880989E-03
2.26760000E-01	9.02735897E-02	8.64072204E-03
2.27270000E-01	8.51987179E-02	8.49920481E-03
2.27780000E-01	7.85723077E-02	8.55951172E-03
2.28280000E-01	8.67538462E-02	8.52762365E-03
2.28790000E-01	9.22866667E-02	8.53314211E-03
2.29300000E-01	6.59479487E-02	8.48083125E-03
2.29800000E-01	7.61030769E-02	8.44231062E-03
2.30310000E-01	9.10779487E-02	8.44589360E-03
2.30820000E-01	8.35071795E-02	8.44723439E-03
2.31320000E-01	8.77415385E-02	8.39534827E-03
2.31830000E-01	8.88438462E-02	8.36578207E-03
2.32340000E-01	8.88656410E-02	8.29433487E-03
2.32840000E-01	8.40982051E-02	8.26541044E-03
2.33350000E-01	7.65369231E-02	8.21077672E-03
2.33860000E-01	8.27305128E-02	8.18879092E-03
2.34360000E-01	7.33541026E-02	8.19163161E-03
2.34870000E-01	7.56956410E-02	8.19610793E-03
2.35380000E-01	7.73510256E-02	8.16338209E-03
2.35880000E-01	8.56030769E-02	8.18136210E-03
2.36390000E-01	7.29307692E-02	8.17325142E-03
2.36900000E-01	7.01561538E-02	8.09828177E-03
2.37400000E-01	8.46384615E-02	8.15439531E-03
2.37910000E-01	8.13202564E-02	8.12914078E-03
2.38420000E-01	8.40889744E-02	8.13410737E-03
2.38920000E-01	8.00623077E-02	8.04786393E-03
2.39430000E-01	7.90276923E-02	8.04700869E-03
2.39940000E-01	7.70561538E-02	8.10035199E-03
2.40440000E-01	7.29641026E-02	8.05150208E-03
2.40950000E-01	8.73192308E-02	8.00351004E-03
2.41450000E-01	7.39994872E-02	7.98942012E-03
2.41960000E-01	8.64015385E-02	7.94170060E-03
2.42470000E-01	8.08338462E-02	7.95486093E-03
2.42970000E-01	6.49523077E-02	7.92624276E-03
2.43480000E-01	7.79505128E-02	7.95791089E-03
2.43990000E-01	7.70353846E-02	7.88505065E-03
2.44490000E-01	8.47561538E-02	7.90135367E-03
2.45000000E-01	7.12648718E-02	7.90348108E-03
2.45510000E-01	7.48092308E-02	7.85348139E-03
2.46010000E-01	8.07315385E-02	7.82901178E-03
2.46520000E-01	7.39512821E-02	7.85431163E-03
2.47030000E-01	7.68602564E-02	7.86218378E-03
2.47530000E-01	6.81476923E-02	7.80612898E-03
2.48040000E-01	7.26953846E-02	7.80867386E-03
2.48550000E-01	7.71297436E-02	7.76608984E-03
2.49050000E-01	7.38376923E-02	7.77074670E-03
2.49560000E-01	6.70548718E-02	7.77172401E-03
2.50070000E-01	7.43269231E-02	7.74927527E-03
2.50570000E-01	6.32705128E-02	7.72308385E-03
2.51080000E-01	7.00407692E-02	7.66134096E-03
2.51590000E-01	7.67874359E-02	7.70548445E-03
2.52090000E-01	7.59694872E-02	7.68066229E-03
2.52600000E-01	7.51889744E-02	7.64402421E-03
2.53110000E-01	7.65758974E-02	7.61226276E-03
2.53610000E-01	7.31100000E-02	7.63272720E-03
2.54120000E-01	6.95056410E-02	7.61438196E-03
2.54630000E-01	6.55161538E-02	7.56863210E-03
2.55130000E-01	7.39610256E-02	7.61846820E-03
2.55640000E-01	6.29558974E-02	7.60719189E-03
2.56150000E-01	6.97015385E-02	7.51407146E-03
2.56650000E-01	6.08569231E-02	7.54372155E-03
2.57160000E-01	7.11789744E-02	7.54135918E-03
2.57670000E-01	7.34233333E-02	7.48732686E-03
2.58170000E-01	7.65035897E-02	7.43526791E-03
2.58680000E-01	7.27115385E-02	7.39705425E-03
2.59190000E-01	7.59592308E-02	7.39205013E-03
2.59690000E-01	7.22392308E-02	7.37713151E-03
2.60200000E-01	7.24635897E-02	7.36597090E-03
2.60710000E-01	7.24523077E-02	7.35642012E-03
2.61210000E-01	5.64135897E-02	7.37890280E-03
2.61720000E-01	7.52976923E-02	7.36968868E-03
2.62230000E-01	5.66043590E-02	7.37447847E-03
2.62730000E-01	5.57094872E-02	7.35576625E-03
2.63240000E-01	6.84064103E-02	7.32821800E-03
2.63750000E-01	6.67728205E-02	7.31055936E-03
2.64250000E-01	6.44741026E-02	7.30836876E-03
2.64760000E-01	6.59543590E-02	7.32282174E-03
2.65270000E-01	6.49253846E-02	7.26894079E-03
2.65770000E-01	6.36407692E-02	7.26715878E-03
2.66280000E-01	6.07541026E-02	7.27132342E-03
2.66790000E-01	6.76469231E-02	7.25043960E-03
2.67290000E-01	6.31400000E-02	7.23091248E-03
2.67800000E-01	7.08564103E-02	7.26336087E-03
2.68310000E-01	7.69602564E-02	7.20145361E-03
2.68810000E-01	7.01656410E-02	7.22403287E-03
2.69320000E-01	6.62774359E-02	7.19701814E-03
2.69830000E-01	6.60184615E-02	7.20209335E-03
2.70330000E-01	5.39607692E-02	7.17876027E-03
2.70840000E-01	5.88058974E-02	7.15430769E-03
2.71340000E-01	6.08125641E-02	7.19021127E-03
2.71850000E-01	6.55482051E-02	7.16368773E-03
2.72360000E-01	6.65574359E-02	7.10118177E-03
2.72860000E-01	5.81010256E-02	7.10453344E-03
2.73370000E-01	5.31194872E-02	7.14537372E-03
2.73880000E-01	6.83153846E-02	7.10099045E-03
2.74380000E-01	6.87515385E-02	7.09689473E-03
2.74890000E-01	6.02300000E-02	7.08557705E-03
2.75400000E-01	6.43720513E-02	7.05115996E-03
2.75900000E-01	5.97712821E-02	7.04111820E-03
2.76410000E-01	6.98905128E-02	7.05565720E-03
2.76920000E-01	5.20053846E-02	7.04309177E-03
2.77420000E-01	6.35382051E-02	6.99198682E-03
2.77930000E-01	5.21523077E-02	7.03576295E-03
2.78440000E-01	6.33135897E-02	7.04314255E-03
2.78940000E-01	5.59833333E-02	7.01743236E-03
2.79450000E-01	5.73512821E-02	6.98266937E-03
2.79960000E-01	6.27894872E-02	7.03849351E-03
2.80460000E-01	6.42366667E-02	7.01340893E-03
2.80970000E-01	6.77574359E-02	6.97271025E-03
2.81480000E-01	5.65997436E-02	6.98007370E-03
2.81980000E-01	6.00507692E-02	6.97963775E-03
2.82490000E-01	6.17687179E-02	6.99699209E-03
2.83000000E-01	6.03374359E-02	6.98730523E-03
2.83500000E-01	6.42733333E-02	6.94151116E-03
2.84010000E-01	5.73417949E-02	6.92331577E-03
2.84520000E-01	5.74841026E-02	6.88021192E-03
2.85020000E-01	5.65725641E-02	6.90193459E-03
2.85530000E-01	5.41956410E-02	6.92017012E-03
2.86040000E-01	5.91828205E-02	6.92271435E-03
2.86540000E-01	5.46153846E-02	6.92823428E-03
2.87050000E-01	5.57164103E-02	6.92254698E-03
2.87560000E-01	6.51315385E-02	6.92097889E-03
2.88060000E-01	5.62743590E-02	6.92234138E-03
2.88570000E-01	5.36284615E-02	6.92420437E-03
2.89080000E-01	7.01917949E-02	6.90251099E-03
2.89580000E-01	5.15294872E-02	6.91337622E-03
2.90090000E-01	5.72146154E-02	6.91527934E-03
2.90590000E-01	5.40530769E-02	6.96880740E-03
2.91100000E-01	5.48535897E-02	6.93933813E-03
2.91610000E-01	5.50423077E-02	6.91713541E-03
2.92110000E-01	6.22115385E-02	6.94081555E-03
2.92620000E-01	5.73546154E-02	6.97613686E-03
2.93130000E-01	5.35479487E-02	6.97647925E-03
2.93630000E-01	5.46402564E-02	6.96263322E-03
2.94140000E-01	4.48164103E-02	6.94141239E-03
2.94650000E-01	5.37279487E-02	6.94287691E-03
2.95150000E-01	5.64417949E-02	6.94058680E-03
2.95660000E-01	5.16876923E-02	6.95528161E-03
2.96170000E-01	5.10379487E-02	6.94560567E-03
2.96670000E-01	6.02369231E-02	6.90544655E-03
2.97180000E-01	4.95935897E-02	6.90647072E-03
2.97690000E-01	5.81456410E-02	6.95976258E-03
2.98190000E-01	5.48682051E-02	6.93407174E-03
2.98700000E-01	6.34305128E-02	6.85835044E-03
2.99210000E-01	5.45810256E-02	6.91591661E-03
2.99710000E-01	4.52753846E-02	6.89518780E-03
3.00220000E-01	5.41807692E-02	6.91319880E-03
3.00730000E-01	4.68415385E-02	6.87169314E-03
3.01230000E-01	6.01312821E-02	6.86266243E-03
3.01740000E-01	5.98984615E-02	6.93037320E-03
3.02250000E-01	6.23266667E-02	6.87923832E-03
3.02750000E-01	4.90205128E-02	6.85989261E-03
3.03260000E-01	5.83471795E-02	6.86110219E-03
3.03770000E-01	4.80502564E-02	6.82510189E-03
3.04270000E-01	4.84012821E-02	6.83379748E-03
3.04780000E-01	5.68400000E-02	6.78842569E-03
3.05290000E-01	5.72010256E-02	6.81358503E-03
3.05790000E-01	5.17605128E-02	6.78257762E-03
3.06300000E-01	5.78056410E-02	6.74981994E-03
3.06800000E-01	4.83820513E-02	6.75517755E-03
3.07310000E-01	5.56735897E-02	6.75824818E-03
3.07820000E-01	5.63287179E-02	6.71777356E-03
3.08320000E-01	4.84879487E-02	6.72826713E-03
3.08830000E-01	6.38523077E-02	6.72179996E-03
3.09340000E-01	5.42423077E-02	6.74220849E-03
3.09840000E-01	4.92915385E-02	6.84413801E-03
3.10350000E-01	4.49756410E-02	6.86177370E-03
3.10860000E-01	4.88541026E-02	6.95387332E-03
3.11360000E-01	4.44841026E-02	7.00924110E-03
3.11870000E-01	5.04376923E-02	7.02860728E-03
3.12380000E-01	5.37641026E-02	7.08874058E-03
3.12880000E-01	5.42020513E-02	7.10862006E-03
3.13390000E-01	4.82456410E-02	7.15926536E-03
3.13900000E-01	4.93638462E-02	7.13888900E-03
3.14400000E-01	5.75548718E-02	7.21106407E-03
3.14910000E-01	5.51315385E-02	7.23230514E-03
3.15420000E-01	5.50364103E-02	7.24465124E-03
3.15920000E-01	4.88500000E-02	7.25459018E-03
3.16430000E-01	5.01841026E-02	7.29608406E-03
3.16940000E-01	4.33689744E-02	7.31485277E-03
3.17440000E-01	5.02933333E-02	7.33714101E-03
3.17950000E-01	3.62594872E-02	7.38019565E-03
3.18450000E-01	4.77223077E-02	7.35558262E-03
3.18960000E-01	6.56305128E-02	7.35850693E-03
3.19470000E-01	4.99279487E-02	7.39470421E-03
3.19970000E-01	5.40733333E-02	7.33677086E-03
3.20480000E-01	4.77966667E-02	7.39161317E-03
3.20990000E-01	5.51941026E-02	7.36977077E-03
3.21490000E-01	5.04892308E-02	7.37689926E-03
3.22000000E-01	5.32546154E-02	7.34323963E-03
3.22510000E-01	4.44779487E-02	7.38146143E-03
3.23010000E-01	5.16241026E-02	7.35061715E-03
3.23520000E-01	3.89597436E-02	7.36493214E-03
3.24030000E-01	4.73615385E-02	7.38146640E-03
3.24530000E-01	4.39289744E-02	7.35923668E-03
3.25040000E-01	5.34138462E-02	7.39735865E-03
3.25550000E-01	4.60233333E-02	7.33346858E-03
3.26050000E-01	3.53194872E-02	7.39578820E-03
3.26560000E-01	4.57994872E-02	7.38225814E-03
3.27070000E-01	4.66746154E-02	7.36974137E-03
3.27570000E-01	4.80897436E-02	7.39531422E-03
3.28080000E-01	5.90707692E-02	7.40387649E-03
3.28590000E-01	4.84592308E-02	7.42178742E-03
3.29090000E-01	4.68217949E-02	7.44234014E-03
3.29600000E-01	4.72692308E-02	7.40548120E-03
3.30100000E-01	4.16446154E-02	7.44310639E-03
3.30610000E-01	4.09492308E-02	7.42623421E-03
3.31120000E-01	4.40764103E-02	7.47227855E-03
3.31620000E-01	4.67392308E-02	7.44558123E-03
3.32130000E-01	5.38930769E-02	7.48020147E-03
3.32640000E-01	4.82856410E-02	7.46232169E-03
3.33140000E-01	4.52448718E-02	7.52567216E-03
3.33650000E-01	5.09089744E-02	7.46013081E-03
3.34160000E-01	4.38956410E-02	7.50737804E-03
3.34660000E-01	4.43228205E-02	7.51356409E-03
3.35170000E-01	4.25753846E-02	7.51321130E-03
3.35680000E-01	4.37556410E-02	7.52082400E-03
3.36180000E-01	3.29374359E-02	7.53668587E-03
3.36690000E-01	4.74923077E-02	7.52238079E-03
3.37200000E-01	4.59064103E-02	7.61541712E-03
3.37700000E-01	5.12061538E-02	7.51180072E-03
3.38210000E-01	3.56530769E-02	7.55416861E-03
3.38720000E-01	4.22735897E-02	7.56085117E-03
3.39220000E-01	3.51238462E-02	7.58341398E-03
3.39730000E-01	5.11702564E-02	7.55932662E-03
3.40230000E-01	4.37976923E-02	7.56774119E-03
3.40740000E-01	4.17835897E-02	7.56614863E-03
3.41250000E-01	4.03382051E-02	7.60654319E-03
3.41750000E-01	4.67774359E-02	7.61803213E-03
3.42260000E-01	2.91510256E-02	7.60595540E-03
3.42770000E-01	3.05905128E-02	7.60378413E-03
3.43270000E-01	4.51917949E-02	7.58087463E-03
3.43780000E-01	3.39789744E-02	7.60594436E-03
3.44290000E-01	4.19464103E-02	7.57513582E-03
3.44790000E-01	3.98030769E-02	7.62439476E-03
3.45300000E-01	3.97523077E-02	7.60755479E-03
3.45810000E-01	4.47138462E-02	7.62309980E-03
3.46310000E-01	3.42917949E-02	7.65613992E-03
3.46820000E-01	4.15323077E-02	7.60644292E-03
3.47330000E-01	3.20787179E-02	7.61804593E-03
3.47830000E-01	4.15115385E-02	7.67483926E-03
3.48340000E-01	3.73007692E-02	7.65781676E-03
3.48840000E-01	3.98953846E-02	7.72219864E-03
3.49350000E-01	4.26156410E-02	7.66767833E-03
3.49860000E-01	3.96033333E-02	7.71022590E-03
3.50360000E-01	3.38276923E-02	7.70625271E-03
3.50870000E-01	3.79410256E-02	7.66909198E-03
3.51380000E-01	4.43823077E-02	7.66572865E-03
3.51880000E-01	3.93707692E-02	7.64186712E-03
3.52390000E-01	3.55092308E-02	7.67865348E-03
3.52900000E-01	4.84923077E-02	7.64972369E-03
3.53400000E-01	3.15607692E-02	7.64572144E-03
3.53910000E-01	3.59256410E-02	7.45947707E-03
3.54420000E-01	4.23910256E-02	7.41397745E-03
3.54920000E-01	4.47571795E-02	7.35750929E-03
3.55430000E-01	3.54210256E-02	7.37081728E-03
3.55940000E-01	3.94261538E-02	7.24603440E-03
3.56440000E-01	4.31110256E-02	7.22209024E-03
3.56950000E-01	3.96043590E-02	7.20461054E-03
3.57450000E-01	3.13674359E-02	7.25631654E-03
3.57960000E-01	3.97761538E-02	7.33409013E-03
3.58470000E-01	4.25741026E-02	7.35584595E-03
3.58970000E-01	4.33235897E-02	7.35567723E-03
3.59480000E-01	3.75702564E-02	7.36195121E-03
3.59990000E-01	3.33115385E-02	7.37099406E-03
3.60490000E-01	3.75487179E-02	7.36367312E-03
3.61000000E-01	3.47166667E-02	7.39011833E-03
3.61510000E-01	3.29917949E-02	7.37446735E-03
3.62010000E-01	3.31828205E-02	7.37555583E-03
3.62520000E-01	3.36028205E-02	7.43013859E-03
3.63030000E-01	2.96438462E-02	7.40419814E-03
3.63530000E-01	3.58176923E-02	7.45262475E-03
3.64040000E-01	4.72753846E-02	7.43394442E-03
3.64550000E-01	3.32317949E-02	7.48094712E-03
3.65050000E-01	3.36643590E-02	7.50398274E-03
3.65560000E-01	4.42651282E-02	7.50650694E-03
3.66060000E-01	3.83866667E-02	7.54250852E-03
3.66570000E-01	4.41330769E-02	7.54676078E-03
3.67080000E-01	3.57600000E-02	7.56924728E-03
3.67580000E-01	4.27074359E-02	7.58357214E-03
3.68090000E-01	3.28487179E-02	7.65408706E-03
3.68600000E-01	3.27064103E-02	7.75732349E-03
3.69100000E-01	3.05561538E-02	7.85141967E-03
3.69610000E-01	2.72079487E-02	7.83257514E-03
3.70120000E-01	2.73774359E-02	7.84451803E-03
3.70620000E-01	3.90197436E-02	7.89371161E-03
3.71130000E-01	4.74994872E-02	7.95970020E-03
3.71640000E-01	3.14902564E-02	7.91153131E-03
3.72140000E-01	3.72312821E-02	7.82907035E-03
3.72650000E-01	2.93751282E-02	7.90193883E-03
3.73150000E-01	3.48858974E-02	7.93693908E-03
3.73660000E-01	3.58143590E-02	7.90916729E-03
3.74170000E-01	4.11541026E-02	7.96488430E-03
3.74670000E-01	3.15212821E-02	8.01721666E-03
3.75180000E-01	3.74641026E-02	8.06680783E-03
3.75690000E-01	4.11607692E-02	8.10060053E-03
3.76190000E-01	3.41158974E-02	8.13048785E-03
3.76700000E-01	3.46728205E-02	8.13949739E-03
3.77210000E-01	4.41130769E-02	8.15528821E-03
3.77710000E-01	3.20433333E-02	8.20049152E-03
3.78220000E-01	3.79325641E-02	8.28030928E-03
3.78730000E-01	4.40415385E-02	8.28453544E-03
3.79230000E-01	3.84574359E-02	8.32411885E-03
3.79740000E-01	4.12753846E-02	8.32114142E-03
3.80240000E-01	2.41594872E-02	8.41909818E-03
3.80750000E-01	3.66310256E-02	8.40389753E-03
3.81260000E-01	4.38287179E-02	8.45403675E-03
3.81760000E-01	3.83397436E-02	8.47640889E-03
3.82270000E-01	2.75243590E-02	8.57018105E-03
3.82780000E-01	4.96187179E-02	8.55023672E-03
3.83280000E-01	3.59146154E-02	8.61341438E-03
3.83790000E-01	3.69592308E-02	8.64967613E-03
3.84300000E-01	3.36358974E-02	8.66101915E-03
3.84800000E-01	4.08446154E-02	8.72557857E-03
3.85310000E-01	4.11841026E-02	8.70780800E-03
3.85820000E-01	3.87705128E-02	8.75148546E-03
3.86320000E-01	3.92146154E-02	8.83345212E-03
3.86830000E-01	4.43792308E-02	8.79165394E-03
3.87330000E-01	3.18971795E-02	8.85816585E-03
3.87840000E-01	4.15615385E-02	8.92657103E-03
3.88350000E-01	3.39100000E-02	8.95246779E-03
3.88850000E-01	4.10030769E-02	8.97796767E-03
3.89360000E-01	2.71710256E-02	9.01038053E-03
3.89870000E-01	3.12794872E-02	9.03330273E-03
3.90370000E-01	3.08097436E-02	9.12393199E-03
3.90880000E-01	3.21394872E-02	9.07881920E-03
3.91390000E-01	3.38602564E-02	9.21215125E-03
3.91890000E-01	2.49679487E-02	9.22547645E-03
3.92400000E-01	3.36092308E-02	9.22354013E-03
3.92900000E-01	3.15030769E-02	9.28744949E-03
3.93410000E-01	3.54730769E-02	9.32422139E-03
3.93920000E-01	3.80097436E-02	9.36860213E-03
3.94420000E-01	3.73956410E-02	1.08207486E-02
3.94930000E-01	3.93430769E-02	9.46514645E-03
3.95440000E-01	2.89989744E-02	9.54341370E-03
3.95940000E-01	3.08851282E-02	9.51572615E-03
3.96450000E-01	3.86807692E-02	9.56110920E-03
3.96960000E-01	2.68187179E-02	9.64752708E-03
3.97460000E-01	3.99417949E-02	9.65378785E-03
3.97970000E-01	2.99079487E-02	9.69464831E-03
3.98470000E-01	2.46464103E-02	9.83327497E-03
3.98980000E-01	3.63130769E-02	9.77375682E-03
3.99490000E-01	3.03138462E-02	9.80521181E-03
3.99990000E-01	1.94753846E-02	9.81041855E-03
4.00500000E-01	3.28366667E-02	9.90250589E-03
4.01010000E-01	2.75271795E-02	9.94076073E-03
4.01510000E-01	3.16297436E-02	9.90851618E-03
4.02020000E-01	3.56756410E-02	1.00726992E-02
4.02530000E-01	4.38530769E-02	9.97513934E-03
4.03030000E-01	2.94089744E-02	1.00527354E-02
4.03540000E-01	2.83187179E-02	1.01150184E-02
4.04050000E-01	2.80130769E-02	1.01689161E-02
4.04550000E-01	3.59643590E-02	1.01984865E-02
4.05060000E-01	3.11943590E-02	1.01997743E-02
4.05560000E-01	4.16035897E-02	1.02422214E-02
4.06070000E-01	3.26215385E-02	1.02191567E-02
4.06580000E-01	2.69733333E-02	1.02726160E-02
4.07080000E-01	3.77120513E-02	1.03434700E-02
4.07590000E-01	2.66710256E-02	1.04305014E-02
4.08100000E-01	4.06084615E-02	1.03788720E-02
4.08600000E-01	3.53607692E-02	1.03960564E-02
4.09110000E-01	3.38551282E-02	1.04230068E-02
4.09620000E-01	2.57610256E-02	1.04609367E-02
4.10120000E-01	2.62146154E-02	1.03791236E-02
4.10630000E-01	1.08156410E-02	1.04842564E-02
4.11130000E-01	1.79446154E-02	1.05407786E-02
4.11640000E-01	3.80989744E-02	1.04047948E-02
4.12150000E-01	2.83156410E-02	1.04358407E-02
4.12650000E-01	2.48787179E-02	1.04771950E-02
4.13160000E-01	1.94130769E-02	1.04882999E-02
4.13670000E-01	2.89615385E-02	1.04966632E-02
4.14170000E-01	2.47435897E-02	1.05449945E-02
4.14680000E-01	3.38574359E-02	1.06536700E-02
4.15180000E-01	1.22341026E-02	1.05822677E-02
4.15690000E-01	4.55028205E-02	1.06439163E-02
4.16200000E-01	3.95669231E-02	1.06882263E-02
4.16700000E-01	4.00256410E-02	1.08088465E-02
4.17210000E-01	2.78815385E-02	1.07956397E-02
4.17720000E-01	3.97682051E-02	1.08066142E-02
4.18220000E-01	3.09425641E-02	1.08483994E-02
4.18730000E-01	2.58558974E-02	1.08820739E-02
4.19240000E-01	1.24046154E-02	1.08774018E-02
4.19740000E-01	1.34376923E-02	1.10228878E-02
4.20250000E-01	2.04182051E-02	1.10720842E-02
4.20750000E-01	2.92451282E-02	1.10988877E-02
4.21260000E-01	2.03166667E-02	1.10433250E-02
4.21770000E-01	1.79635897E-02	1.12260431E-02
4.22270000E-01	7.61102564E-03	1.13675265E-02
4.22780000E-01	2.76989744E-02	1.13138625E-02
4.23290000E-01	3.05743590E-02	1.13904310E-02
4.23790000E-01	2.69682051E-02	1.15666439E-02
4.24300000E-01	2.27248718E-02	1.15027008E-02
4.24810000E-01	3.50789744E-02	1.15587385E-02
4.25310000E-01	1.92994872E-02	1.16941840E-02
4.25820000E-01	3.53500000E-02	1.18508705E-02
4.26320000E-01	2.66202564E-02	1.18230559E-02
4.26830000E-01	3.62761538E-02	1.19349293E-02
4.27340000E-01	2.47933333E-02	1.20768895E-02
4.27840000E-01	2.27346154E-02	1.20182941E-02
4.28350000E-01	3.39846154E-02	1.22671971E-02
4.28860000E-01	3.18910256E-02	1.22448263E-02
4.29360000E-01	3.70979487E-02	1.24676829E-02
4.29870000E-01	3.90892308E-02	1.23331900E-02
4.30370000E-01	3.03228205E-02	1.25362802E-02
4.30880000E-01	1.80505128E-02	1.25286549E-02
4.31390000E-01	2.48217949E-02	1.27054940E-02
4.31890000E-01	2.25000000E-02	1.27802375E-02
4.32400000E-01	2.44241026E-02	1.29385024E-02
4.32910000E-01	8.86076923E-03	1.31652079E-02
4.33410000E-01	1.89043590E-02	1.30678380E-02
4.33920000E-01	2.73020513E-02	1.32305433E-02
4.34430000E-01	3.30102564E-02	1.34421447E-02
4.34930000E-01	1.34028205E-02	1.35410031E-02
4.35440000E-01	2.55958974E-02	1.34756893E-02
4.35940000E-01	-4.47000000E-03	1.37034688E-02
4.36450000E-01	3.15476923E-02	1.37400069E-02
4.36960000E-01	2.51430769E-02	1.38290556E-02
4.37460000E-01	9.80871795E-03	1.39255265E-02
4.37970000E-01	1.62133333E-02	1.40545767E-02
4.38480000E-01	2.17420513E-02	1.41535466E-02
4.38980000E-01	3.08269231E-02	1.42535050E-02
4.39490000E-01	3.35889744E-02	1.44947804E-02
4.39990000E-01	1.29851282E-02	1.44586239E-02
