## Supplementary material for "Disordered proteins interact with the chemical environment to tune their protective function during drying": File S1: 10S - 8.csv

Q	I(Q)	Error
1.14000000E-02	9.84203256E+00	6.47833867E+00
1.19100000E-02	1.02780836E+01	5.79136501E+00
1.24200000E-02	9.53868333E+00	4.56229462E+00
1.29200000E-02	9.08320051E+00	2.49767247E+00
1.34300000E-02	8.67885974E+00	2.07674498E+00
1.39400000E-02	8.24325154E+00	1.58794722E+00
1.44400000E-02	8.04639359E+00	1.08487554E+00
1.49500000E-02	7.81766410E+00	9.76633666E-01
1.54600000E-02	7.43949282E+00	7.87295225E-01
1.59600000E-02	7.16534154E+00	5.81989940E-01
1.64700000E-02	7.04521205E+00	4.56802675E-01
1.69800000E-02	6.67512282E+00	3.95395777E-01
1.74800000E-02	6.44642821E+00	3.32249058E-01
1.79900000E-02	6.33591974E+00	2.57409151E-01
1.85000000E-02	6.15425949E+00	2.14491890E-01
1.90000000E-02	6.09612154E+00	1.89486429E-01
1.95100000E-02	5.90542462E+00	1.60870309E-01
2.00200000E-02	5.78300974E+00	1.39351489E-01
2.05200000E-02	5.66627949E+00	1.15510897E-01
2.10300000E-02	5.62954282E+00	1.05006966E-01
2.15400000E-02	5.50279641E+00	8.37740953E-02
2.20400000E-02	5.38394385E+00	7.54441031E-02
2.25500000E-02	5.30741641E+00	6.99408575E-02
2.30600000E-02	5.27431128E+00	6.12822518E-02
2.35600000E-02	5.11111641E+00	5.68424280E-02
2.40700000E-02	5.05771641E+00	5.16711632E-02
2.45800000E-02	4.96131872E+00	4.94864394E-02
2.50900000E-02	4.89503308E+00	4.61362623E-02
2.55900000E-02	4.86762385E+00	4.25008658E-02
2.61000000E-02	4.80051821E+00	4.05957637E-02
2.66100000E-02	4.71050821E+00	3.90963017E-02
2.71100000E-02	4.68355154E+00	3.60995061E-02
2.76200000E-02	4.63774205E+00	3.52278487E-02
2.81300000E-02	4.54750487E+00	3.41121940E-02
2.86300000E-02	4.49855462E+00	3.29537571E-02
2.91400000E-02	4.39559000E+00	3.27503472E-02
2.96500000E-02	4.36434513E+00	3.24909393E-02
3.01500000E-02	4.26595462E+00	3.14361752E-02
3.06600000E-02	4.22217051E+00	3.14333716E-02
3.11700000E-02	4.14312179E+00	3.02152780E-02
3.16700000E-02	4.08086359E+00	3.02610673E-02
3.21800000E-02	4.00212051E+00	3.02440707E-02
3.26900000E-02	3.94172154E+00	2.95195750E-02
3.31900000E-02	3.86866795E+00	2.92282769E-02
3.37000000E-02	3.84624769E+00	2.84137830E-02
3.42100000E-02	3.75160974E+00	2.82478201E-02
3.47100000E-02	3.68045256E+00	2.78734042E-02
3.52200000E-02	3.60326308E+00	2.77571572E-02
3.57300000E-02	3.61549641E+00	2.70902325E-02
3.62300000E-02	3.51794231E+00	2.67506278E-02
3.67400000E-02	3.46307590E+00	2.68247966E-02
3.72500000E-02	3.40286846E+00	2.63320815E-02
3.77500000E-02	3.33916667E+00	2.60161683E-02
3.82600000E-02	3.30614564E+00	2.55115572E-02
3.87700000E-02	3.23911974E+00	2.52319944E-02
3.92700000E-02	3.17704821E+00	2.50610215E-02
3.97800000E-02	3.14101026E+00	2.43749283E-02
4.02900000E-02	3.13170821E+00	2.43885950E-02
4.08000000E-02	3.06354128E+00	2.40275055E-02
4.13000000E-02	3.00786000E+00	2.36600597E-02
4.18100000E-02	2.95733231E+00	2.37984129E-02
4.23200000E-02	2.90843333E+00	2.34668375E-02
4.28200000E-02	2.87641256E+00	2.32938537E-02
4.33300000E-02	2.81734744E+00	2.25792392E-02
4.38400000E-02	2.76346333E+00	2.28084135E-02
4.43400000E-02	2.72459205E+00	2.26949397E-02
4.48500000E-02	2.71336154E+00	2.22461435E-02
4.53600000E-02	2.64888385E+00	2.22744537E-02
4.58600000E-02	2.60093538E+00	2.16161998E-02
4.63700000E-02	2.55812179E+00	2.18617983E-02
4.68800000E-02	2.54325487E+00	2.16384646E-02
4.73800000E-02	2.49728000E+00	2.13411388E-02
4.78900000E-02	2.45612769E+00	2.11739341E-02
4.84000000E-02	2.41166359E+00	2.06331578E-02
4.89000000E-02	2.36811615E+00	2.08514616E-02
4.94100000E-02	2.34486256E+00	2.07504002E-02
4.99200000E-02	2.29302359E+00	2.02030436E-02
5.04200000E-02	2.23234359E+00	1.97633601E-02
5.09300000E-02	2.24453974E+00	1.98731571E-02
5.14400000E-02	2.19332359E+00	1.96974371E-02
5.19400000E-02	2.17786564E+00	1.93191172E-02
5.24500000E-02	2.10734179E+00	1.92744086E-02
5.29600000E-02	2.08793487E+00	1.89342848E-02
5.34600000E-02	2.08563385E+00	1.89023937E-02
5.39700000E-02	2.05625615E+00	1.88950876E-02
5.44800000E-02	1.99869436E+00	1.86425039E-02
5.49800000E-02	1.97575872E+00	1.88020575E-02
5.54900000E-02	1.94464179E+00	1.82653443E-02
5.60000000E-02	1.90123641E+00	1.84584655E-02
5.65000000E-02	1.89980667E+00	1.83404656E-02
5.70100000E-02	1.88681513E+00	1.79870948E-02
5.75200000E-02	1.83174846E+00	1.81131408E-02
5.80300000E-02	1.78257872E+00	1.77200619E-02
5.85300000E-02	1.77655923E+00	1.76932558E-02
5.90400000E-02	1.76240000E+00	1.77110823E-02
5.95500000E-02	1.74835231E+00	1.74378192E-02
6.00500000E-02	1.71667795E+00	1.73043491E-02
6.05600000E-02	1.69581026E+00	1.72553102E-02
6.10700000E-02	1.69135410E+00	1.71973391E-02
6.15700000E-02	1.63777154E+00	1.70840121E-02
6.20800000E-02	1.61977949E+00	1.68923787E-02
6.25900000E-02	1.59779462E+00	1.66870716E-02
6.30900000E-02	1.56197077E+00	1.67644146E-02
6.36000000E-02	1.54051974E+00	1.66329116E-02
6.41100000E-02	1.53140974E+00	1.64898763E-02
6.46100000E-02	1.51434103E+00	1.65042377E-02
6.51200000E-02	1.48802051E+00	1.62083566E-02
6.56300000E-02	1.44257410E+00	1.62022440E-02
6.61300000E-02	1.45611590E+00	1.61747144E-02
6.66400000E-02	1.43303410E+00	1.60037278E-02
6.71500000E-02	1.41490615E+00	1.59087098E-02
6.76500000E-02	1.38465256E+00	1.56940659E-02
6.81600000E-02	1.40176949E+00	1.58930743E-02
6.86700000E-02	1.37385333E+00	1.56071433E-02
6.91700000E-02	1.36021590E+00	1.55461563E-02
6.96800000E-02	1.32828051E+00	1.55638346E-02
7.01900000E-02	1.31060103E+00	1.53376299E-02
7.06900000E-02	1.29630051E+00	1.52936083E-02
7.12000000E-02	1.28336256E+00	1.53205056E-02
7.17100000E-02	1.28254077E+00	1.51029549E-02
7.22100000E-02	1.26454103E+00	1.50337563E-02
7.27200000E-02	1.25434795E+00	1.49064965E-02
7.32300000E-02	1.19718128E+00	1.50553968E-02
7.37300000E-02	1.21483077E+00	1.46979098E-02
7.42400000E-02	1.17702667E+00	1.46599581E-02
7.47500000E-02	1.18674128E+00	1.45496212E-02
7.52600000E-02	1.17422282E+00	1.46669816E-02
7.57600000E-02	1.15328487E+00	1.45432339E-02
7.62700000E-02	1.12924923E+00	1.43627933E-02
7.67800000E-02	1.14554308E+00	1.44138270E-02
7.72800000E-02	1.12413590E+00	1.40087751E-02
7.77900000E-02	1.10144564E+00	1.40734295E-02
7.83000000E-02	1.09607923E+00	1.40110410E-02
7.88000000E-02	1.08209795E+00	1.39313375E-02
7.93100000E-02	1.07119282E+00	1.38916723E-02
7.98200000E-02	1.03816846E+00	1.36498235E-02
8.03200000E-02	1.04879385E+00	1.39746061E-02
8.08300000E-02	1.03368359E+00	1.39882059E-02
8.13400000E-02	1.03464538E+00	1.40103938E-02
8.18400000E-02	1.01578641E+00	1.41024617E-02
8.23500000E-02	1.00309923E+00	1.39522296E-02
8.28600000E-02	9.97015128E-01	1.40789359E-02
8.33600000E-02	9.89667436E-01	1.41318668E-02
8.38700000E-02	9.72778462E-01	1.41095963E-02
8.43800000E-02	9.53641538E-01	1.39205822E-02
8.48800000E-02	9.40366154E-01	1.39390900E-02
8.53900000E-02	9.36432051E-01	1.40379264E-02
8.59000000E-02	9.27370256E-01	1.40239322E-02
8.64000000E-02	9.17552564E-01	1.40365409E-02
8.69100000E-02	8.99458462E-01	1.38877377E-02
8.74200000E-02	8.95954103E-01	1.39282247E-02
8.79200000E-02	8.77653846E-01	1.38570188E-02
8.84300000E-02	8.87061282E-01	1.39560732E-02
8.89400000E-02	8.72445385E-01	1.39730587E-02
8.94400000E-02	8.61626154E-01	1.38388795E-02
8.99500000E-02	8.48840000E-01	1.40010782E-02
9.04600000E-02	8.60836923E-01	1.42766170E-02
9.09600000E-02	8.50642051E-01	1.42408399E-02
9.14700000E-02	8.45821282E-01	1.42094219E-02
9.19800000E-02	8.32850000E-01	1.41465411E-02
9.24800000E-02	8.30600256E-01	1.40264224E-02
9.29900000E-02	8.05346923E-01	1.39290575E-02
9.35000000E-02	7.99471282E-01	1.37277648E-02
9.40100000E-02	7.92461795E-01	1.37815320E-02
9.45100000E-02	7.91922821E-01	1.36625394E-02
9.50200000E-02	7.86897692E-01	1.36489389E-02
9.55300000E-02	7.64871795E-01	1.36406774E-02
9.60300000E-02	7.57124359E-01	1.36295085E-02
9.65400000E-02	7.59152308E-01	1.34157394E-02
9.70500000E-02	7.65132308E-01	1.33936332E-02
9.75500000E-02	7.39946667E-01	1.34630170E-02
9.80600000E-02	7.44290000E-01	1.34164201E-02
9.85700000E-02	7.36278718E-01	2.81351447E-01
9.90700000E-02	7.15503846E-01	1.33562662E-02
9.95800000E-02	7.42580513E-01	1.32642835E-02
1.00090000E-01	7.13971282E-01	1.32461215E-02
1.00590000E-01	7.11173077E-01	1.31667990E-02
1.01100000E-01	6.97224615E-01	1.30757618E-02
1.01610000E-01	6.91071282E-01	1.27320088E-02
1.02110000E-01	6.78881795E-01	1.26194441E-02
1.02620000E-01	6.80852308E-01	1.25676860E-02
1.03130000E-01	6.81858205E-01	1.26525233E-02
1.03630000E-01	6.67014103E-01	1.27600618E-02
1.04140000E-01	6.76405897E-01	1.27335812E-02
1.04650000E-01	6.70209231E-01	1.28271222E-02
1.05150000E-01	6.49142821E-01	1.29206738E-02
1.05660000E-01	6.48665641E-01	1.27098848E-02
1.06170000E-01	6.32762564E-01	1.24987008E-02
1.06670000E-01	6.37050513E-01	1.24066753E-02
1.07180000E-01	6.21390256E-01	1.23740207E-02
1.07690000E-01	6.30852308E-01	1.22215160E-02
1.08190000E-01	6.31686154E-01	1.21709981E-02
1.08700000E-01	6.13220000E-01	1.20291891E-02
1.09210000E-01	5.99092821E-01	1.18610277E-02
1.09710000E-01	5.99871795E-01	1.19883374E-02
1.10220000E-01	5.92681795E-01	1.19123877E-02
1.10730000E-01	6.06083590E-01	1.18300836E-02
1.11230000E-01	5.98267436E-01	1.16865381E-02
1.11740000E-01	5.92082821E-01	1.17132739E-02
1.12250000E-01	5.65325897E-01	1.16592483E-02
1.12750000E-01	5.80890256E-01	1.15738877E-02
1.13260000E-01	5.64660513E-01	1.15834605E-02
1.13770000E-01	5.64248974E-01	1.13901088E-02
1.14280000E-01	5.65103846E-01	1.14778167E-02
1.14780000E-01	5.60653333E-01	1.13989089E-02
1.15290000E-01	5.43776923E-01	1.12983955E-02
1.15800000E-01	5.36997949E-01	1.12608793E-02
1.16300000E-01	5.44089231E-01	1.11598085E-02
1.16810000E-01	5.39925128E-01	1.12083797E-02
1.17320000E-01	5.40343590E-01	1.11195687E-02
1.17820000E-01	5.38212821E-01	1.10564590E-02
1.18330000E-01	5.34118205E-01	1.09545616E-02
1.18840000E-01	5.24732821E-01	1.09754173E-02
1.19340000E-01	5.17552051E-01	1.09111327E-02
1.19850000E-01	5.12755385E-01	1.08422601E-02
1.20360000E-01	5.06249744E-01	1.08357950E-02
1.20860000E-01	5.06151282E-01	1.07610273E-02
1.21370000E-01	5.02091538E-01	1.07520688E-02
1.21880000E-01	4.90663333E-01	1.07134585E-02
1.22380000E-01	5.00002821E-01	1.06786146E-02
1.22890000E-01	5.03657436E-01	1.05683627E-02
1.23400000E-01	4.84996410E-01	1.05539276E-02
1.23900000E-01	4.90004615E-01	1.05398256E-02
1.24410000E-01	4.83076923E-01	1.05471237E-02
1.24920000E-01	4.84060000E-01	1.04231402E-02
1.25420000E-01	4.69293333E-01	1.04195854E-02
1.25930000E-01	4.83926410E-01	1.02871103E-02
1.26440000E-01	4.66572308E-01	1.03269518E-02
1.26940000E-01	4.77620000E-01	1.03256883E-02
1.27450000E-01	4.70166154E-01	1.02347578E-02
1.27960000E-01	4.70152564E-01	1.01135291E-02
1.28460000E-01	4.63760000E-01	1.00734156E-02
1.28970000E-01	4.55768974E-01	1.00599856E-02
1.29480000E-01	4.59441282E-01	1.00810880E-02
1.29980000E-01	4.45598205E-01	1.00728193E-02
1.30490000E-01	4.44501795E-01	9.87368881E-03
1.31000000E-01	4.50074872E-01	9.89296734E-03
1.31500000E-01	4.35123333E-01	9.84154312E-03
1.32010000E-01	4.32974615E-01	9.71250950E-03
1.32520000E-01	4.20167436E-01	9.79292630E-03
1.33020000E-01	4.30061538E-01	9.74865524E-03
1.33530000E-01	4.24790000E-01	9.69040712E-03
1.34040000E-01	4.21053077E-01	9.73225182E-03
1.34540000E-01	4.26467949E-01	9.72050147E-03
1.35050000E-01	4.18045897E-01	9.66629454E-03
1.35560000E-01	4.30948462E-01	9.61024250E-03
1.36060000E-01	4.21164103E-01	9.63113306E-03
1.36570000E-01	4.08130769E-01	9.61821144E-03
1.37080000E-01	4.15208718E-01	9.56156808E-03
1.37580000E-01	4.07332564E-01	9.46375541E-03
1.38090000E-01	4.00244359E-01	9.51085769E-03
1.38600000E-01	3.90945897E-01	9.48224322E-03
1.39110000E-01	4.00270000E-01	9.39504636E-03
1.39610000E-01	4.00257179E-01	9.35009552E-03
1.40120000E-01	4.05617436E-01	9.36706005E-03
1.40630000E-01	3.82129487E-01	9.32581386E-03
1.41130000E-01	3.95508462E-01	9.36815137E-03
1.41640000E-01	3.92816154E-01	9.35936542E-03
1.42150000E-01	3.77089744E-01	9.29038651E-03
1.42650000E-01	3.80688205E-01	9.22722264E-03
1.43160000E-01	3.84151795E-01	9.22699395E-03
1.43670000E-01	3.70319487E-01	9.27046611E-03
1.44170000E-01	3.75541026E-01	9.15623154E-03
1.44680000E-01	3.66762821E-01	9.17237994E-03
1.45190000E-01	3.63150256E-01	9.13425203E-03
1.45690000E-01	3.62848718E-01	9.07584067E-03
1.46200000E-01	3.68251282E-01	9.11643237E-03
1.46710000E-01	3.62144359E-01	9.13600526E-03
1.47210000E-01	3.41505641E-01	9.04079093E-03
1.47720000E-01	3.57265641E-01	9.01441699E-03
1.48230000E-01	3.60217949E-01	9.02663124E-03
1.48730000E-01	3.50257179E-01	8.98528739E-03
1.49240000E-01	3.48111026E-01	8.96695064E-03
1.49750000E-01	3.58977692E-01	8.94945088E-03
1.50250000E-01	3.44360513E-01	8.91633561E-03
1.50760000E-01	3.53611538E-01	8.93344400E-03
1.51270000E-01	3.38400000E-01	8.90297410E-03
1.51770000E-01	3.41732051E-01	8.84022244E-03
1.52280000E-01	3.37482051E-01	8.83114560E-03
1.52790000E-01	3.35781282E-01	8.82452211E-03
1.53290000E-01	3.35608462E-01	8.84005751E-03
1.53800000E-01	3.38607949E-01	8.83626489E-03
1.54310000E-01	3.30357436E-01	8.70914786E-03
1.54810000E-01	3.29471538E-01	8.70320276E-03
1.55320000E-01	3.24667692E-01	8.78707203E-03
1.55830000E-01	3.26939487E-01	8.60520188E-03
1.56330000E-01	3.19077179E-01	8.63745906E-03
1.56840000E-01	3.10920769E-01	8.62642940E-03
1.57350000E-01	3.08390256E-01	8.54767646E-03
1.57850000E-01	3.10085897E-01	8.56125704E-03
1.58360000E-01	3.17696667E-01	8.61192612E-03
1.58870000E-01	3.09564872E-01	8.58144819E-03
1.59370000E-01	3.15204615E-01	8.52290909E-03
1.59880000E-01	3.00380256E-01	8.46271490E-03
1.60390000E-01	2.94924872E-01	8.47221805E-03
1.60890000E-01	3.00429231E-01	8.53283251E-03
1.61400000E-01	2.95719744E-01	8.44028721E-03
1.61910000E-01	3.07657436E-01	8.43378414E-03
1.62410000E-01	2.99622308E-01	8.45731844E-03
1.62920000E-01	3.02060256E-01	8.38976179E-03
1.63430000E-01	2.91618462E-01	8.39517741E-03
1.63930000E-01	2.90444615E-01	8.39119732E-03
1.64440000E-01	2.95310000E-01	8.32426576E-03
1.64950000E-01	2.93237436E-01	8.32778692E-03
1.65450000E-01	2.89864359E-01	8.33605873E-03
1.65960000E-01	2.97506667E-01	8.30875313E-03
1.66470000E-01	2.78749231E-01	8.31882902E-03
1.66970000E-01	2.86103077E-01	8.25370703E-03
1.67480000E-01	2.64760513E-01	8.26220024E-03
1.67990000E-01	2.82787179E-01	8.26784376E-03
1.68490000E-01	2.77084872E-01	8.13350151E-03
1.69000000E-01	2.89775897E-01	8.24052130E-03
1.69510000E-01	2.78771026E-01	8.27554326E-03
1.70010000E-01	2.83157692E-01	8.29350032E-03
1.70520000E-01	2.77246923E-01	8.38297618E-03
1.71030000E-01	2.68433846E-01	8.41758567E-03
1.71530000E-01	2.72884872E-01	8.33581638E-03
1.72040000E-01	2.62246667E-01	8.38589461E-03
1.72550000E-01	2.63392564E-01	8.42601963E-03
1.73050000E-01	2.68155641E-01	8.41444680E-03
1.73560000E-01	2.71314872E-01	8.43440302E-03
1.74070000E-01	2.64893333E-01	8.37028060E-03
1.74570000E-01	2.64794615E-01	8.43814455E-03
1.75080000E-01	2.71799487E-01	8.42206799E-03
1.75590000E-01	2.62821026E-01	8.44742286E-03
1.76100000E-01	2.56076154E-01	8.47541578E-03
1.76600000E-01	2.63705385E-01	8.39595736E-03
1.77110000E-01	2.55523846E-01	8.41560782E-03
1.77620000E-01	2.62280513E-01	8.40125428E-03
1.78120000E-01	2.62784359E-01	8.46190914E-03
1.78630000E-01	2.45593590E-01	8.39862034E-03
1.79140000E-01	2.55408462E-01	8.38748231E-03
1.79640000E-01	2.44393590E-01	8.40290341E-03
1.80150000E-01	2.55266410E-01	8.48308158E-03
1.80660000E-01	2.49691538E-01	8.58295813E-03
1.81160000E-01	2.35250769E-01	8.56408915E-03
1.81670000E-01	2.31042051E-01	8.61015805E-03
1.82180000E-01	2.44501282E-01	8.55290368E-03
1.82680000E-01	2.56465641E-01	8.58327419E-03
1.83190000E-01	2.40415641E-01	8.64950149E-03
1.83700000E-01	2.44234615E-01	8.65547242E-03
1.84200000E-01	2.32285385E-01	8.69115285E-03
1.84710000E-01	2.39881795E-01	8.76424071E-03
1.85220000E-01	2.26166410E-01	8.77907144E-03
1.85720000E-01	2.28308718E-01	8.82086856E-03
1.86230000E-01	2.37830513E-01	8.72779444E-03
1.86740000E-01	2.30131795E-01	8.80920882E-03
1.87240000E-01	2.23766667E-01	8.85464657E-03
1.87750000E-01	2.33224872E-01	8.85606084E-03
1.88260000E-01	2.35971026E-01	8.91329110E-03
1.88760000E-01	2.23662564E-01	8.88248749E-03
1.89270000E-01	2.28546410E-01	8.86940806E-03
1.89780000E-01	2.30657949E-01	8.91276305E-03
1.90280000E-01	2.25951538E-01	8.97506253E-03
1.90790000E-01	2.30347949E-01	8.90456899E-03
1.91300000E-01	2.22650769E-01	8.97708614E-03
1.91800000E-01	2.19978205E-01	8.99333380E-03
1.92310000E-01	2.27258205E-01	8.91985183E-03
1.92820000E-01	2.36440769E-01	8.97738074E-03
1.93320000E-01	2.18002564E-01	8.97270801E-03
1.93830000E-01	2.16764615E-01	8.97694026E-03
1.94340000E-01	2.14970000E-01	9.01007482E-03
1.94840000E-01	2.35930000E-01	9.05456044E-03
1.95350000E-01	2.13308974E-01	9.04900394E-03
1.95860000E-01	2.24839744E-01	9.06384511E-03
1.96360000E-01	2.11162051E-01	9.01208859E-03
1.96870000E-01	2.23343846E-01	9.08925413E-03
1.97380000E-01	2.08930769E-01	9.11987339E-03
1.97880000E-01	2.31855897E-01	9.01548634E-03
1.98390000E-01	2.02324359E-01	9.06694688E-03
1.98900000E-01	2.18036923E-01	9.06970467E-03
1.99400000E-01	2.14479487E-01	9.10477831E-03
1.99910000E-01	2.05120513E-01	9.09223871E-03
2.00420000E-01	2.01315385E-01	9.09469633E-03
2.00920000E-01	2.10561026E-01	9.11821840E-03
2.01430000E-01	2.06091538E-01	9.09398757E-03
2.01940000E-01	2.11129744E-01	9.14035606E-03
2.02440000E-01	2.12550513E-01	9.12210433E-03
2.02950000E-01	2.03515128E-01	9.11526287E-03
2.03460000E-01	2.05842308E-01	9.14705155E-03
2.03960000E-01	1.98696667E-01	9.11344367E-03
2.04470000E-01	2.04373077E-01	9.16189556E-03
2.04980000E-01	1.96801026E-01	9.16037936E-03
2.05480000E-01	1.93188462E-01	9.11374325E-03
2.05990000E-01	2.04581538E-01	9.14812825E-03
2.06500000E-01	1.95823590E-01	9.11723390E-03
2.07000000E-01	1.97980769E-01	9.12323547E-03
2.07510000E-01	1.98705897E-01	9.09420051E-03
2.08020000E-01	2.03111538E-01	9.00944510E-03
2.08520000E-01	1.97395641E-01	8.98828540E-03
2.09030000E-01	1.90383590E-01	9.02897258E-03
2.09540000E-01	1.79743846E-01	9.10465019E-03
2.10040000E-01	1.84413077E-01	9.06331083E-03
2.10550000E-01	1.84044872E-01	9.06362467E-03
2.11060000E-01	1.77989487E-01	9.09992905E-03
2.11560000E-01	1.91622821E-01	9.10356883E-03
2.12070000E-01	1.76519231E-01	9.04064709E-03
2.12580000E-01	1.93141538E-01	8.96892098E-03
2.13080000E-01	1.97195641E-01	9.06008666E-03
2.13590000E-01	1.91244359E-01	9.06734892E-03
2.14100000E-01	1.91028462E-01	9.07463275E-03
2.14600000E-01	1.92773077E-01	9.04883446E-03
2.15110000E-01	1.79688718E-01	9.02168470E-03
2.15620000E-01	1.82098205E-01	9.02144190E-03
2.16120000E-01	1.95328718E-01	9.01450934E-03
2.16630000E-01	1.95820513E-01	9.00162117E-03
2.17140000E-01	1.71455641E-01	8.97766462E-03
2.17640000E-01	1.76570256E-01	8.96063636E-03
2.18150000E-01	1.94551026E-01	8.98392130E-03
2.18660000E-01	1.74491538E-01	8.95564036E-03
2.19160000E-01	1.77731795E-01	8.96139351E-03
2.19670000E-01	1.72919487E-01	8.88292405E-03
2.20180000E-01	1.77881026E-01	8.83862893E-03
2.20680000E-01	1.76890256E-01	8.93886100E-03
2.21190000E-01	1.68965385E-01	8.86386647E-03
2.21700000E-01	1.80497179E-01	8.86105544E-03
2.22200000E-01	1.84432564E-01	8.84209197E-03
2.22710000E-01	1.60213333E-01	8.82940836E-03
2.23220000E-01	1.78690769E-01	8.80892287E-03
2.23720000E-01	1.64339487E-01	8.80767901E-03
2.24230000E-01	1.65146410E-01	8.74592615E-03
2.24740000E-01	1.70256667E-01	8.72137785E-03
2.25240000E-01	1.69730000E-01	8.70023621E-03
2.25750000E-01	1.69863590E-01	8.69150593E-03
2.26260000E-01	1.72143077E-01	8.67942086E-03
2.26760000E-01	1.78803846E-01	8.68909544E-03
2.27270000E-01	1.78804103E-01	8.57567507E-03
2.27780000E-01	1.56116154E-01	8.62951620E-03
2.28280000E-01	1.64286410E-01	8.60434986E-03
2.28790000E-01	1.59263590E-01	8.58378220E-03
2.29300000E-01	1.51400513E-01	8.54130021E-03
2.29800000E-01	1.65494615E-01	8.49748389E-03
2.30310000E-01	1.72301282E-01	8.50325830E-03
2.30820000E-01	1.70631282E-01	8.50987514E-03
2.31320000E-01	1.71553333E-01	8.46942254E-03
2.31830000E-01	1.70721795E-01	8.42653099E-03
2.32340000E-01	1.66944872E-01	8.33614373E-03
2.32840000E-01	1.57457692E-01	8.32505108E-03
2.33350000E-01	1.59436667E-01	8.26645000E-03
2.33860000E-01	1.84285641E-01	8.24598293E-03
2.34360000E-01	1.53231795E-01	8.27386565E-03
2.34870000E-01	1.59028462E-01	8.24687332E-03
2.35380000E-01	1.65601282E-01	8.21401052E-03
2.35880000E-01	1.50227949E-01	8.23968171E-03
2.36390000E-01	1.55373846E-01	8.22186938E-03
2.36900000E-01	1.47739744E-01	8.12205954E-03
2.37400000E-01	1.56564103E-01	8.18643753E-03
2.37910000E-01	1.63351538E-01	8.18492567E-03
2.38420000E-01	1.71085385E-01	8.18035675E-03
2.38920000E-01	1.60560513E-01	8.09373845E-03
2.39430000E-01	1.52923846E-01	8.08896924E-03
2.39940000E-01	1.52764872E-01	8.15518892E-03
2.40440000E-01	1.52833590E-01	8.08466894E-03
2.40950000E-01	1.56161282E-01	8.05375794E-03
2.41450000E-01	1.48621795E-01	8.03493538E-03
2.41960000E-01	1.64136923E-01	8.00736464E-03
2.42470000E-01	1.44930256E-01	8.00150464E-03
2.42970000E-01	1.37166154E-01	7.99930781E-03
2.43480000E-01	1.46725641E-01	8.02350062E-03
2.43990000E-01	1.58382051E-01	7.94557689E-03
2.44490000E-01	1.50292051E-01	7.93479748E-03
2.45000000E-01	1.44073590E-01	7.93210091E-03
2.45510000E-01	1.51000769E-01	7.91037436E-03
2.46010000E-01	1.50130000E-01	7.87661031E-03
2.46520000E-01	1.45491538E-01	7.90667770E-03
2.47030000E-01	1.52660000E-01	7.89347427E-03
2.47530000E-01	1.46673077E-01	7.84706642E-03
2.48040000E-01	1.41532308E-01	7.86644393E-03
2.48550000E-01	1.45055641E-01	7.82677479E-03
2.49050000E-01	1.49352051E-01	7.80602860E-03
2.49560000E-01	1.47542821E-01	7.83595341E-03
2.50070000E-01	1.48641538E-01	7.79440776E-03
2.50570000E-01	1.36739487E-01	7.79382537E-03
2.51080000E-01	1.40395128E-01	7.69578452E-03
2.51590000E-01	1.38837436E-01	7.74088061E-03
2.52090000E-01	1.46325128E-01	7.74290627E-03
2.52600000E-01	1.46388462E-01	7.69238506E-03
2.53110000E-01	1.39131026E-01	7.67696422E-03
2.53610000E-01	1.36999231E-01	7.68244053E-03
2.54120000E-01	1.43672821E-01	7.66186112E-03
2.54630000E-01	1.30315128E-01	7.62728082E-03
2.55130000E-01	1.45656923E-01	7.66926078E-03
2.55640000E-01	1.34534615E-01	7.64244873E-03
2.56150000E-01	1.33224103E-01	7.54854778E-03
2.56650000E-01	1.33706154E-01	7.58530512E-03
2.57160000E-01	1.35744359E-01	7.58856327E-03
2.57670000E-01	1.31295897E-01	7.53694163E-03
2.58170000E-01	1.42077436E-01	7.47718791E-03
2.58680000E-01	1.40230000E-01	7.44173679E-03
2.59190000E-01	1.32555641E-01	7.41770136E-03
2.59690000E-01	1.41467179E-01	7.43057513E-03
2.60200000E-01	1.32804615E-01	7.40640520E-03
2.60710000E-01	1.35552564E-01	7.41821717E-03
2.61210000E-01	1.29165641E-01	7.42771869E-03
2.61720000E-01	1.36310256E-01	7.38321101E-03
2.62230000E-01	1.31698718E-01	7.38832258E-03
2.62730000E-01	1.27104615E-01	7.39747092E-03
2.63240000E-01	1.34632308E-01	7.36414960E-03
2.63750000E-01	1.31098718E-01	7.34603061E-03
2.64250000E-01	1.27030000E-01	7.36857689E-03
2.64760000E-01	1.29691538E-01	7.34851864E-03
2.65270000E-01	1.29975385E-01	7.31394307E-03
2.65770000E-01	1.30444872E-01	7.29828524E-03
2.66280000E-01	1.23880513E-01	7.32930675E-03
2.66790000E-01	1.25330769E-01	7.27538067E-03
2.67290000E-01	1.26981026E-01	7.26878992E-03
2.67800000E-01	1.25497692E-01	7.28850012E-03
2.68310000E-01	1.26326154E-01	7.22401890E-03
2.68810000E-01	1.31835128E-01	7.24324727E-03
2.69320000E-01	1.32674103E-01	7.24711491E-03
2.69830000E-01	1.27121538E-01	7.25189899E-03
2.70330000E-01	1.26689744E-01	7.24500776E-03
2.70840000E-01	1.29899487E-01	7.20152275E-03
2.71340000E-01	1.24729744E-01	7.21925839E-03
2.71850000E-01	1.19119744E-01	7.18429034E-03
2.72360000E-01	1.29850000E-01	7.14630971E-03
2.72860000E-01	1.28598462E-01	7.15091852E-03
2.73370000E-01	1.20652308E-01	7.19709348E-03
2.73880000E-01	1.20100256E-01	7.11667989E-03
2.74380000E-01	1.30178462E-01	7.14253288E-03
2.74890000E-01	1.26223333E-01	7.13552191E-03
2.75400000E-01	1.27172564E-01	7.08550055E-03
2.75900000E-01	1.26517179E-01	7.09311915E-03
2.76410000E-01	1.21206410E-01	7.10650237E-03
2.76920000E-01	1.11741026E-01	7.07446795E-03
2.77420000E-01	1.22271026E-01	7.03754242E-03
2.77930000E-01	1.10776923E-01	7.07191703E-03
2.78440000E-01	1.24392821E-01	7.07832196E-03
2.78940000E-01	1.14745128E-01	7.05980808E-03
2.79450000E-01	1.26366923E-01	7.02917649E-03
2.79960000E-01	1.17556410E-01	7.08886515E-03
2.80460000E-01	1.22559744E-01	7.05951676E-03
2.80970000E-01	1.27838462E-01	7.02059020E-03
2.81480000E-01	1.27090000E-01	7.04141312E-03
2.81980000E-01	1.21238462E-01	7.02307615E-03
2.82490000E-01	1.21781538E-01	7.04503468E-03
2.83000000E-01	1.18432821E-01	7.04028952E-03
2.83500000E-01	1.22331538E-01	6.98719268E-03
2.84010000E-01	1.12605385E-01	6.96192927E-03
2.84520000E-01	1.10272564E-01	6.91112086E-03
2.85020000E-01	1.12088974E-01	6.94888053E-03
2.85530000E-01	1.08142308E-01	6.94979043E-03
2.86040000E-01	1.22442564E-01	6.96338654E-03
2.86540000E-01	1.10034103E-01	6.95765399E-03
2.87050000E-01	1.07811026E-01	6.95167078E-03
2.87560000E-01	1.13458205E-01	6.95162708E-03
2.88060000E-01	1.20608205E-01	6.95015461E-03
2.88570000E-01	1.08663590E-01	6.95084681E-03
2.89080000E-01	1.18553846E-01	6.92387944E-03
2.89580000E-01	1.13757949E-01	6.96092656E-03
2.90090000E-01	1.07050513E-01	6.93686064E-03
2.90590000E-01	1.16206667E-01	7.00268108E-03
2.91100000E-01	1.18428718E-01	6.98884796E-03
2.91610000E-01	1.10943077E-01	6.94805102E-03
2.92110000E-01	1.12342821E-01	6.96884099E-03
2.92620000E-01	1.10147692E-01	7.00596198E-03
2.93130000E-01	1.14378462E-01	7.01420765E-03
2.93630000E-01	1.05407179E-01	6.99640026E-03
2.94140000E-01	9.81456410E-02	6.99455188E-03
2.94650000E-01	1.13398462E-01	6.98231381E-03
2.95150000E-01	1.05077179E-01	6.98697433E-03
2.95660000E-01	1.06314872E-01	6.98788477E-03
2.96170000E-01	1.03957692E-01	6.98224123E-03
2.96670000E-01	1.14105385E-01	6.96249878E-03
2.97180000E-01	9.99646154E-02	6.93407725E-03
2.97690000E-01	1.14339231E-01	6.98865487E-03
2.98190000E-01	1.04104615E-01	6.96404801E-03
2.98700000E-01	1.18284359E-01	6.89699079E-03
2.99210000E-01	1.08133077E-01	6.95926634E-03
2.99710000E-01	1.02208462E-01	6.92442474E-03
3.00220000E-01	1.06973077E-01	6.94733979E-03
3.00730000E-01	9.38053846E-02	6.88758386E-03
3.01230000E-01	1.10378205E-01	6.90256440E-03
3.01740000E-01	9.84787179E-02	6.94086039E-03
3.02250000E-01	1.13800769E-01	6.90055028E-03
3.02750000E-01	1.02881282E-01	6.88913043E-03
3.03260000E-01	1.03256410E-01	6.88364559E-03
3.03770000E-01	9.72453846E-02	6.85250652E-03
3.04270000E-01	1.03271795E-01	6.84990725E-03
3.04780000E-01	1.07202821E-01	6.83396219E-03
3.05290000E-01	1.04802821E-01	6.82981334E-03
3.05790000E-01	9.92705128E-02	6.82360424E-03
3.06300000E-01	1.00713846E-01	6.77693634E-03
3.06800000E-01	9.50412821E-02	6.77097863E-03
3.07310000E-01	9.53564103E-02	6.79036218E-03
3.07820000E-01	1.07732051E-01	6.76445209E-03
3.08320000E-01	9.68792308E-02	6.76431520E-03
3.08830000E-01	1.10606410E-01	6.75953397E-03
3.09340000E-01	1.02381795E-01	6.76367045E-03
3.09840000E-01	9.26474359E-02	6.86222522E-03
3.10350000E-01	9.68848718E-02	6.89429752E-03
3.10860000E-01	1.02938974E-01	6.98985016E-03
3.11360000E-01	1.01291795E-01	7.04047930E-03
3.11870000E-01	1.02710000E-01	7.06535877E-03
3.12380000E-01	1.04410769E-01	7.10623818E-03
3.12880000E-01	9.50602564E-02	7.14096457E-03
3.13390000E-01	9.96417949E-02	7.16757895E-03
3.13900000E-01	1.00861026E-01	7.20007252E-03
3.14400000E-01	9.99517949E-02	7.22831335E-03
3.14910000E-01	9.56497436E-02	7.25287274E-03
3.15420000E-01	1.01273333E-01	7.27386234E-03
3.15920000E-01	1.03627949E-01	7.29757559E-03
3.16430000E-01	1.01664615E-01	7.31857761E-03
3.16940000E-01	8.36712821E-02	7.36760505E-03
3.17440000E-01	1.04659487E-01	7.35855611E-03
3.17950000E-01	9.77953846E-02	7.41591235E-03
3.18450000E-01	9.46274359E-02	7.41077669E-03
3.18960000E-01	1.00567436E-01	7.39002894E-03
3.19470000E-01	1.01322821E-01	7.41666480E-03
3.19970000E-01	1.03992564E-01	7.38553236E-03
3.20480000E-01	8.91397436E-02	7.41207489E-03
3.20990000E-01	9.68369231E-02	7.40173271E-03
3.21490000E-01	9.84723077E-02	7.40745643E-03
3.22000000E-01	1.02698974E-01	7.38158611E-03
3.22510000E-01	9.34535897E-02	7.42382698E-03
3.23010000E-01	9.70612821E-02	7.39133494E-03
3.23520000E-01	8.25433333E-02	7.37255305E-03
3.24030000E-01	9.38469231E-02	7.42324912E-03
3.24530000E-01	7.90971795E-02	7.37622374E-03
3.25040000E-01	9.37938462E-02	7.43363491E-03
3.25550000E-01	8.40915385E-02	7.37980213E-03
3.26050000E-01	9.47310256E-02	7.42494789E-03
3.26560000E-01	9.55758974E-02	7.41569375E-03
3.27070000E-01	9.06828205E-02	7.38988884E-03
3.27570000E-01	9.01751282E-02	7.42364588E-03
3.28080000E-01	9.59517949E-02	7.42986531E-03
3.28590000E-01	9.70746154E-02	7.44161519E-03
3.29090000E-01	8.90828205E-02	7.45627621E-03
3.29600000E-01	9.06676923E-02	7.45138524E-03
3.30100000E-01	8.78228205E-02	7.47335445E-03
3.30610000E-01	8.36320513E-02	7.45811131E-03
3.31120000E-01	9.20238462E-02	7.49508521E-03
3.31620000E-01	9.37882051E-02	7.47328431E-03
3.32130000E-01	9.85017949E-02	7.51531510E-03
3.32640000E-01	8.71966667E-02	7.49717733E-03
3.33140000E-01	8.98923077E-02	7.54003698E-03
3.33650000E-01	9.54184615E-02	7.49040896E-03
3.34160000E-01	8.90069231E-02	7.52937371E-03
3.34660000E-01	8.78266667E-02	7.54360884E-03
3.35170000E-01	9.22228205E-02	7.53985769E-03
3.35680000E-01	8.66215385E-02	7.55194289E-03
3.36180000E-01	8.64033333E-02	7.57978746E-03
3.36690000E-01	8.34033333E-02	7.55237687E-03
3.37200000E-01	8.70541026E-02	7.62208778E-03
3.37700000E-01	9.02176923E-02	7.53367202E-03
3.38210000E-01	8.14817949E-02	7.57614797E-03
3.38720000E-01	8.74556410E-02	7.57434536E-03
3.39220000E-01	8.20853846E-02	7.63782851E-03
3.39730000E-01	9.16923077E-02	7.58584713E-03
3.40230000E-01	8.80000000E-02	7.59568477E-03
3.40740000E-01	8.89287179E-02	7.59881318E-03
3.41250000E-01	8.64474359E-02	7.63137864E-03
3.41750000E-01	7.65661538E-02	7.64574423E-03
3.42260000E-01	8.06138462E-02	7.66065740E-03
3.42770000E-01	8.12617949E-02	7.63847165E-03
3.43270000E-01	8.17112821E-02	7.60089346E-03
3.43780000E-01	8.23397436E-02	7.64229425E-03
3.44290000E-01	9.06520513E-02	7.60404342E-03
3.44790000E-01	8.10482051E-02	7.64145195E-03
3.45300000E-01	7.81951282E-02	7.64160019E-03
3.45810000E-01	9.09135897E-02	7.65533660E-03
3.46310000E-01	8.14602564E-02	7.70612569E-03
3.46820000E-01	8.19389744E-02	7.65226465E-03
3.47330000E-01	8.09200000E-02	7.65251252E-03
3.47830000E-01	8.22556410E-02	7.69940915E-03
3.48340000E-01	7.75435897E-02	7.68084035E-03
3.48840000E-01	8.70374359E-02	7.76421223E-03
3.49350000E-01	8.32835897E-02	7.69126546E-03
3.49860000E-01	9.00725641E-02	7.75289543E-03
3.50360000E-01	8.36312821E-02	7.74302498E-03
3.50870000E-01	7.91202564E-02	7.71118529E-03
3.51380000E-01	8.78266667E-02	7.70699392E-03
3.51880000E-01	8.34546154E-02	7.68519225E-03
3.52390000E-01	8.41256410E-02	7.71189627E-03
3.52900000E-01	9.03151282E-02	7.70040003E-03
3.53400000E-01	7.69594872E-02	7.66473985E-03
3.53910000E-01	7.76484615E-02	7.48142672E-03
3.54420000E-01	9.07084615E-02	7.44757500E-03
3.54920000E-01	9.15251282E-02	7.38137855E-03
3.55430000E-01	8.28092308E-02	7.38528204E-03
3.55940000E-01	8.35543590E-02	7.28409210E-03
3.56440000E-01	7.58246154E-02	7.22100875E-03
3.56950000E-01	8.40451282E-02	7.22468782E-03
3.57450000E-01	7.22794872E-02	7.28669060E-03
3.57960000E-01	7.86156410E-02	7.37022505E-03
3.58470000E-01	7.82402564E-02	7.38133036E-03
3.58970000E-01	7.92753846E-02	7.36475634E-03
3.59480000E-01	7.19228205E-02	7.38109181E-03
3.59990000E-01	7.63769231E-02	7.38599367E-03
3.60490000E-01	7.22871795E-02	7.39869245E-03
3.61000000E-01	7.21205128E-02	7.42097615E-03
3.61510000E-01	7.67574359E-02	7.41638816E-03
3.62010000E-01	7.25228205E-02	7.40807781E-03
3.62520000E-01	7.84692308E-02	7.47861637E-03
3.63030000E-01	7.30889744E-02	7.43487710E-03
3.63530000E-01	8.05274359E-02	7.48871663E-03
3.64040000E-01	8.03135897E-02	7.46371094E-03
3.64550000E-01	7.70082051E-02	7.51862581E-03
3.65050000E-01	7.63805128E-02	7.54153723E-03
3.65560000E-01	8.02748718E-02	7.51919891E-03
3.66060000E-01	7.32282051E-02	7.57040654E-03
3.66570000E-01	7.70679487E-02	7.56137504E-03
3.67080000E-01	8.05648718E-02	7.59047608E-03
3.67580000E-01	7.82448718E-02	7.62169073E-03
3.68090000E-01	7.57407692E-02	7.67877868E-03
3.68600000E-01	6.94302564E-02	7.78363048E-03
3.69100000E-01	7.58794872E-02	7.86959806E-03
3.69610000E-01	6.68025641E-02	7.87134200E-03
3.70120000E-01	7.51712821E-02	7.88744249E-03
3.70620000E-01	7.19184615E-02	7.90285748E-03
3.71130000E-01	8.01882051E-02	7.99695687E-03
3.71640000E-01	7.50838462E-02	7.94117135E-03
3.72140000E-01	7.12338462E-02	7.85730508E-03
3.72650000E-01	7.68379487E-02	7.95218207E-03
3.73150000E-01	6.82343590E-02	7.95675119E-03
3.73660000E-01	7.44761538E-02	7.95737733E-03
3.74170000E-01	7.63133333E-02	7.98795051E-03
3.74670000E-01	6.93497436E-02	8.03685973E-03
3.75180000E-01	7.28443590E-02	8.08323058E-03
3.75690000E-01	6.76287179E-02	8.14711326E-03
3.76190000E-01	7.43158974E-02	8.14922334E-03
3.76700000E-01	6.64661538E-02	8.17142226E-03
3.77210000E-01	7.29774359E-02	8.18273578E-03
3.77710000E-01	6.56358974E-02	8.22213019E-03
3.78220000E-01	7.17989744E-02	8.29372090E-03
3.78730000E-01	6.95441026E-02	8.32118079E-03
3.79230000E-01	6.44307692E-02	8.35821611E-03
3.79740000E-01	7.61187179E-02	8.36997840E-03
3.80240000E-01	6.68302564E-02	8.44840145E-03
3.80750000E-01	7.66228205E-02	8.44420967E-03
3.81260000E-01	7.43715385E-02	8.47432121E-03
3.81760000E-01	8.03523077E-02	8.49974472E-03
3.82270000E-01	6.88071795E-02	8.61186927E-03
3.82780000E-01	7.81825641E-02	8.57952127E-03
3.83280000E-01	7.89389744E-02	8.64668823E-03
3.83790000E-01	6.73289744E-02	8.65924913E-03
3.84300000E-01	7.91564103E-02	8.68104943E-03
3.84800000E-01	7.80005128E-02	8.75041743E-03
3.85310000E-01	7.64715385E-02	8.74823811E-03
3.85820000E-01	7.22205128E-02	8.78153625E-03
3.86320000E-01	6.40287179E-02	8.82661132E-03
3.86830000E-01	7.46687179E-02	8.83365804E-03
3.87330000E-01	6.05187179E-02	8.85924258E-03
3.87840000E-01	7.24489744E-02	8.96436668E-03
3.88350000E-01	6.85320513E-02	8.97527278E-03
3.88850000E-01	7.94125641E-02	9.00864312E-03
3.89360000E-01	7.09697436E-02	9.07155294E-03
3.89870000E-01	7.23741026E-02	9.08322946E-03
3.90370000E-01	5.87425641E-02	9.15140739E-03
3.90880000E-01	6.25692308E-02	9.10311967E-03
3.91390000E-01	7.02164103E-02	9.27045445E-03
3.91890000E-01	6.01410256E-02	9.26347371E-03
3.92400000E-01	6.47220513E-02	9.26081643E-03
3.92900000E-01	5.81148718E-02	9.34510344E-03
3.93410000E-01	5.35979487E-02	9.34001713E-03
3.93920000E-01	6.83410256E-02	9.40164178E-03
3.94420000E-01	7.06589744E-02	1.06365621E-02
3.94930000E-01	6.48017949E-02	9.50018814E-03
3.95440000E-01	5.94558974E-02	9.57488691E-03
3.95940000E-01	6.99502564E-02	9.53842446E-03
3.96450000E-01	7.45330769E-02	9.59026276E-03
3.96960000E-01	6.33315385E-02	9.66945853E-03
3.97460000E-01	7.42997436E-02	9.69798733E-03
3.97970000E-01	5.80051282E-02	9.70139927E-03
3.98470000E-01	4.63412821E-02	9.86563866E-03
3.98980000E-01	6.28317949E-02	9.82023472E-03
3.99490000E-01	5.68602564E-02	9.79470301E-03
3.99990000E-01	6.94141026E-02	9.86695122E-03
4.00500000E-01	6.87861538E-02	9.95815090E-03
4.01010000E-01	6.16105128E-02	9.96598941E-03
4.01510000E-01	6.20933333E-02	9.94142351E-03
4.02020000E-01	7.15771795E-02	1.00864974E-02
4.02530000E-01	6.60925641E-02	1.00184313E-02
4.03030000E-01	6.03494872E-02	1.00716406E-02
4.03540000E-01	6.62674359E-02	1.01619325E-02
4.04050000E-01	6.57725641E-02	1.02284007E-02
4.04550000E-01	6.13923077E-02	1.02208941E-02
4.05060000E-01	5.54735897E-02	1.02166368E-02
4.05560000E-01	7.05107692E-02	1.03047253E-02
4.06070000E-01	5.62566667E-02	1.02864347E-02
4.06580000E-01	6.08782051E-02	1.03171715E-02
4.07080000E-01	6.49574359E-02	1.03757932E-02
4.07590000E-01	6.19266667E-02	1.04768815E-02
4.08100000E-01	5.91505128E-02	1.03806863E-02
4.08600000E-01	7.67500000E-02	1.04305083E-02
4.09110000E-01	7.18187179E-02	1.04399642E-02
4.09620000E-01	5.78923077E-02	1.04872803E-02
4.10120000E-01	7.12441026E-02	1.04617394E-02
4.10630000E-01	4.73100000E-02	1.05136837E-02
4.11130000E-01	6.13541026E-02	1.06126115E-02
4.11640000E-01	5.55761538E-02	1.04654845E-02
4.12150000E-01	5.94441026E-02	1.04792494E-02
4.12650000E-01	6.13058974E-02	1.05076711E-02
4.13160000E-01	6.28387179E-02	1.05614523E-02
4.13670000E-01	5.71674359E-02	1.05314677E-02
4.14170000E-01	5.77746154E-02	1.05902281E-02
4.14680000E-01	6.38958974E-02	1.06761189E-02
4.15180000E-01	5.63033333E-02	1.06791679E-02
4.15690000E-01	7.87915385E-02	1.07017740E-02
4.16200000E-01	7.18000000E-02	1.07238385E-02
4.16700000E-01	5.68233333E-02	1.08555780E-02
4.17210000E-01	5.07874359E-02	1.08327665E-02
4.17720000E-01	7.01287179E-02	1.08428021E-02
4.18220000E-01	5.03502564E-02	1.08849458E-02
4.18730000E-01	6.55225641E-02	1.09038813E-02
4.19240000E-01	3.52556410E-02	1.09350840E-02
4.19740000E-01	4.99482051E-02	1.10717190E-02
4.20250000E-01	5.96333333E-02	1.11016632E-02
4.20750000E-01	5.15307692E-02	1.11056839E-02
4.21260000E-01	6.09830769E-02	1.10992976E-02
4.21770000E-01	5.89371795E-02	1.12602747E-02
4.22270000E-01	4.54774359E-02	1.14029724E-02
4.22780000E-01	6.10217949E-02	1.13825335E-02
4.23290000E-01	5.80058974E-02	1.14345713E-02
4.23790000E-01	7.35574359E-02	1.15967663E-02
4.24300000E-01	5.76082051E-02	1.15629235E-02
4.24810000E-01	7.20415385E-02	1.16192176E-02
4.25310000E-01	4.84776923E-02	1.17490692E-02
4.25820000E-01	6.22456410E-02	1.18606884E-02
4.26320000E-01	4.36648718E-02	1.18841813E-02
4.26830000E-01	6.65138462E-02	1.19852464E-02
4.27340000E-01	5.59635897E-02	1.20598760E-02
4.27840000E-01	4.45376923E-02	1.20379864E-02
4.28350000E-01	5.91933333E-02	1.22726113E-02
4.28860000E-01	5.96133333E-02	1.22724137E-02
4.29360000E-01	6.95728205E-02	1.24752681E-02
4.29870000E-01	6.83984615E-02	1.23970335E-02
4.30370000E-01	3.97212821E-02	1.25883643E-02
4.30880000E-01	4.83343590E-02	1.26049302E-02
4.31390000E-01	5.00751282E-02	1.28009104E-02
4.31890000E-01	5.88869231E-02	1.28463406E-02
4.32400000E-01	6.51864103E-02	1.30066864E-02
4.32910000E-01	4.89910256E-02	1.32565030E-02
4.33410000E-01	4.45664103E-02	1.31744298E-02
4.33920000E-01	4.93820513E-02	1.33092476E-02
4.34430000E-01	4.99353846E-02	1.34432203E-02
4.34930000E-01	4.41135897E-02	1.35859316E-02
4.35440000E-01	5.77566667E-02	1.35060650E-02
4.35940000E-01	5.69056410E-02	1.37578869E-02
4.36450000E-01	6.09346154E-02	1.38116950E-02
4.36960000E-01	7.15682051E-02	1.38919664E-02
4.37460000E-01	3.95923077E-02	1.39880876E-02
4.37970000E-01	4.42238462E-02	1.40726896E-02
4.38480000E-01	5.09246154E-02	1.42753469E-02
4.38980000E-01	5.61079487E-02	1.43191719E-02
4.39490000E-01	5.24517949E-02	1.45615035E-02
4.39990000E-01	4.05748718E-02	1.46142465E-02
