## Supplementary material for "Disordered proteins interact with the chemical environment to tune their protective function during drying": File S1: 10S Fit - 4.csv

#q**2_data	ln(I(q))_data	error_data	q**2_fit	ln(I(q))_fit	normalized_residual
0.00012996	1.6214671679538244	1.2803598832891427	0.0003806401	1.0069080528222072	0.22216706956900484
0.0001418481	1.6013767383001405	1.1650166023464208	0.00040080039999999996	0.9941013953089736	-0.3076951885802449
0.00015425640000000002	1.482793692693816	1.038769052109084	0.0004210704	0.9812250518124361	-0.11872545727430972
0.00016692639999999997	1.3881633185304356	0.6219516868696147	0.0004422609	0.9677639685927332	-0.0421464942227992
0.00018036489999999998	1.356287404447149	0.5344478619907176	0.0004639716	0.9539724327885755	0.5774418833005863
0.00019432359999999998	1.294370306666839	0.4359783229944709	0.0004857616	0.9401305223401517	-0.1481880642821986
0.0002085136	1.2987797093269215	0.29662042584613646	0.0005085025	0.9256845608295247	-0.002632174295130062
0.0002235025	1.3121057337905506	0.2636439451988802	0.0005317636000000001	0.9109081467344429	-0.6162707442080414
0.00023901159999999998	1.2008589613449459	0.2361178189992687	0.0005550736000000001	0.8961006693341326	0.3923323012629966
0.00025472159999999995	1.2096967760981707	0.1742658646445822	0.0005793649	0.8806698295325814	0.004752267565239091
0.00027126089999999993	1.0991494077271715	0.15150794267102743
0.0002883204	1.1260027806580881	0.12877652106009108
0.00030555039999999995	1.1118631667179513	0.10973301670617532
0.00032364009999999996	1.0736706526573132	0.08789704766498264
0.00034224999999999994	1.063184286352312	0.07434737999874823
0.000361	1.0237610834620396	0.06732039702683024
0.0003806401	1.0196957976855243	0.057559137311055324
0.00040080039999999996	0.978138037437493	0.05188042733179587
0.0004210704	0.9761012661759579	0.04315658793075797
0.0004422609	0.9661192824480558	0.03902308305841705
0.0004639716	0.9719445141012494	0.031123619246230846
0.0004857616	0.935872723067274	0.028732403608225036
0.0005085025	0.9256141097977578	0.026765336891703503
0.0005317636000000001	0.8959136501706326	0.024331021234959654
0.0005550736000000001	0.9047951663205489	0.022161053164439937
0.0005793649	0.8807681332183896	0.020685637847342894
0.0006041764	0.8377824031056725	0.020407245707805076
0.0006295081	0.8444321080386492	0.018843876565086768
0.0006548481000000001	0.8338441378463033	0.01749492433499838
