## Supplementary material for "Disordered proteins interact with the chemical environment to tune their protective function during drying": File S1: 10T - 4.csv

Q	I(Q)	Error
1.14000000E-02	6.85241385E+00	6.48341566E+00
1.19100000E-02	7.25245872E+00	5.79070883E+00
1.24200000E-02	6.60332590E+00	4.57184335E+00
1.29200000E-02	6.29410436E+00	2.49770078E+00
1.34300000E-02	6.49236282E+00	2.07564479E+00
1.39400000E-02	6.32391077E+00	1.58746472E+00
1.44400000E-02	6.18467103E+00	1.08294150E+00
1.49500000E-02	5.85980846E+00	9.78968820E-01
1.54600000E-02	5.68186333E+00	7.83617927E-01
1.59600000E-02	5.28095256E+00	5.83366450E-01
1.64700000E-02	5.15510590E+00	4.57282979E-01
1.69800000E-02	5.12673718E+00	3.99301283E-01
1.74800000E-02	5.11138590E+00	3.33298558E-01
1.79900000E-02	4.96654359E+00	2.56994795E-01
1.85000000E-02	4.93717897E+00	2.14968117E-01
1.90000000E-02	4.72392282E+00	1.88560226E-01
1.95100000E-02	4.76543949E+00	1.60440944E-01
2.00200000E-02	4.65252103E+00	1.38795831E-01
2.05200000E-02	4.53671513E+00	1.13923621E-01
2.10300000E-02	4.51879051E+00	1.03381021E-01
2.15400000E-02	4.42691718E+00	8.30059692E-02
2.20400000E-02	4.37982923E+00	7.44212083E-02
2.25500000E-02	4.24008308E+00	6.84102304E-02
2.30600000E-02	4.20915590E+00	6.03943979E-02
2.35600000E-02	4.18679897E+00	5.54076498E-02
2.40700000E-02	4.18009615E+00	5.03032517E-02
2.45800000E-02	4.08462051E+00	4.79334303E-02
2.50900000E-02	4.06827821E+00	4.54732518E-02
2.55900000E-02	3.98170821E+00	4.08605338E-02
2.61000000E-02	3.89442718E+00	3.91160604E-02
2.66100000E-02	3.89236692E+00	3.73696540E-02
2.71100000E-02	3.79538564E+00	3.52453811E-02
2.76200000E-02	3.75791359E+00	3.38469519E-02
2.81300000E-02	3.68485821E+00	3.31016098E-02
2.86300000E-02	3.63707154E+00	3.18561105E-02
2.91400000E-02	3.61129692E+00	3.18132447E-02
2.96500000E-02	3.59161179E+00	3.16692249E-02
3.01500000E-02	3.51918385E+00	3.04706324E-02
3.06600000E-02	3.48963462E+00	3.06806728E-02
3.11700000E-02	3.37697436E+00	2.93420507E-02
3.16700000E-02	3.30940103E+00	2.92132782E-02
3.21800000E-02	3.31260718E+00	2.93788760E-02
3.26900000E-02	3.27156256E+00	2.84549245E-02
3.31900000E-02	3.17840000E+00	2.82929255E-02
3.37000000E-02	3.15401897E+00	2.74817923E-02
3.42100000E-02	3.06798487E+00	2.75785606E-02
3.47100000E-02	3.06346949E+00	2.69445902E-02
3.52200000E-02	3.00577513E+00	2.69767180E-02
3.57300000E-02	2.93232103E+00	2.61617469E-02
3.62300000E-02	2.91575000E+00	2.59264335E-02
3.67400000E-02	2.84311795E+00	2.59906473E-02
3.72500000E-02	2.81344923E+00	2.54615547E-02
3.77500000E-02	2.78574436E+00	2.52367982E-02
3.82600000E-02	2.73500256E+00	2.46799797E-02
3.87700000E-02	2.67436872E+00	2.43068040E-02
3.92700000E-02	2.62001333E+00	2.42347439E-02
3.97800000E-02	2.58306538E+00	2.37171092E-02
4.02900000E-02	2.53153615E+00	2.34898870E-02
4.08000000E-02	2.49993205E+00	2.32589464E-02
4.13000000E-02	2.46411333E+00	2.28563906E-02
4.18100000E-02	2.42252231E+00	2.30132733E-02
4.23200000E-02	2.40808564E+00	2.26043070E-02
4.28200000E-02	2.36637231E+00	2.24602185E-02
4.33300000E-02	2.34736462E+00	2.20349771E-02
4.38400000E-02	2.26823564E+00	2.22353384E-02
4.43400000E-02	2.27721564E+00	2.20017197E-02
4.48500000E-02	2.19895897E+00	2.14655018E-02
4.53600000E-02	2.18029179E+00	2.14365503E-02
4.58600000E-02	2.16388359E+00	2.10574627E-02
4.63700000E-02	2.12814795E+00	2.12880268E-02
4.68800000E-02	2.09983128E+00	2.08498263E-02
4.73800000E-02	2.07957744E+00	2.06065255E-02
4.78900000E-02	2.03749103E+00	2.05681645E-02
4.84000000E-02	2.00182897E+00	2.01848699E-02
4.89000000E-02	1.97005436E+00	2.01350902E-02
4.94100000E-02	1.94657231E+00	2.00801292E-02
4.99200000E-02	1.93151333E+00	1.96052585E-02
5.04200000E-02	1.90930897E+00	1.92317504E-02
5.09300000E-02	1.86940897E+00	1.92855811E-02
5.14400000E-02	1.84144359E+00	1.90693417E-02
5.19400000E-02	1.84296513E+00	1.87513022E-02
5.24500000E-02	1.78382564E+00	1.87790759E-02
5.29600000E-02	1.74594103E+00	1.83574060E-02
5.34600000E-02	1.73020333E+00	1.83787746E-02
5.39700000E-02	1.71259282E+00	1.83783535E-02
5.44800000E-02	1.68829897E+00	1.81774826E-02
5.49800000E-02	1.64334282E+00	1.81477440E-02
5.54900000E-02	1.63549487E+00	1.77999119E-02
5.60000000E-02	1.62512205E+00	1.78617375E-02
5.65000000E-02	1.60923897E+00	1.78287934E-02
5.70100000E-02	1.56544795E+00	1.74042693E-02
5.75200000E-02	1.51953615E+00	1.75299456E-02
5.80300000E-02	1.51802615E+00	1.72152803E-02
5.85300000E-02	1.50163513E+00	1.71404561E-02
5.90400000E-02	1.48881769E+00	1.72023574E-02
5.95500000E-02	1.43635513E+00	1.68975572E-02
6.00500000E-02	1.44815590E+00	1.67071887E-02
6.05600000E-02	1.42099769E+00	1.68027458E-02
6.10700000E-02	1.37765333E+00	1.67278228E-02
6.15700000E-02	1.39348538E+00	1.65335811E-02
6.20800000E-02	1.35055744E+00	1.64630017E-02
6.25900000E-02	1.36969256E+00	1.62295704E-02
6.30900000E-02	1.31495590E+00	1.62457393E-02
6.36000000E-02	1.30343590E+00	1.60983751E-02
6.41100000E-02	1.29120436E+00	1.59523862E-02
6.46100000E-02	1.28116744E+00	1.59260632E-02
6.51200000E-02	1.26947410E+00	1.57379993E-02
6.56300000E-02	1.23741744E+00	1.56087044E-02
6.61300000E-02	1.23826846E+00	1.56872325E-02
6.66400000E-02	1.20979333E+00	1.55621115E-02
6.71500000E-02	1.21744538E+00	1.54197546E-02
6.76500000E-02	1.17089026E+00	1.51646913E-02
6.81600000E-02	1.15951846E+00	1.54264083E-02
6.86700000E-02	1.15349179E+00	1.50876652E-02
6.91700000E-02	1.12675154E+00	1.50610989E-02
6.96800000E-02	1.11934077E+00	1.50591978E-02
7.01900000E-02	1.11566436E+00	1.48214225E-02
7.06900000E-02	1.09131795E+00	1.48140581E-02
7.12000000E-02	1.08690538E+00	1.48241934E-02
7.17100000E-02	1.07476205E+00	1.46831615E-02
7.22100000E-02	1.05838282E+00	1.46131143E-02
7.27200000E-02	1.02967564E+00	1.44622208E-02
7.32300000E-02	1.00947333E+00	1.45545590E-02
7.37300000E-02	1.02308308E+00	1.42660130E-02
7.42400000E-02	1.00110026E+00	1.41522749E-02
7.47500000E-02	1.00608821E+00	1.41263343E-02
7.52600000E-02	9.94256410E-01	1.41599887E-02
7.57600000E-02	9.69386154E-01	1.40764762E-02
7.62700000E-02	9.63290513E-01	1.39514407E-02
7.67800000E-02	9.49817179E-01	1.38882146E-02
7.72800000E-02	9.52044872E-01	1.35508949E-02
7.77900000E-02	9.43401282E-01	1.36413783E-02
7.83000000E-02	9.44194103E-01	1.35846116E-02
7.88000000E-02	9.30050513E-01	1.35221375E-02
7.93100000E-02	9.06314615E-01	1.34236990E-02
7.98200000E-02	9.01074359E-01	1.32655534E-02
8.03200000E-02	8.96955128E-01	1.35264884E-02
8.08300000E-02	8.80597692E-01	1.35824988E-02
8.13400000E-02	8.86415641E-01	1.36067397E-02
8.18400000E-02	8.68761795E-01	1.37217760E-02
8.23500000E-02	8.42179231E-01	1.35148512E-02
8.28600000E-02	8.45764872E-01	1.35846105E-02
8.33600000E-02	8.36965897E-01	1.37284056E-02
8.38700000E-02	8.29007949E-01	1.37390489E-02
8.43800000E-02	8.20261026E-01	1.35443235E-02
8.48800000E-02	8.13461538E-01	1.35214821E-02
8.53900000E-02	8.04534615E-01	1.36377632E-02
8.59000000E-02	7.91713590E-01	1.36102877E-02
8.64000000E-02	7.93810513E-01	1.35890498E-02
8.69100000E-02	7.85879744E-01	1.35111833E-02
8.74200000E-02	7.82774872E-01	1.35177581E-02
8.79200000E-02	7.55146667E-01	1.34578353E-02
8.84300000E-02	7.61677949E-01	1.34611158E-02
8.89400000E-02	7.51709487E-01	1.35511967E-02
8.94400000E-02	7.36484615E-01	1.33921820E-02
8.99500000E-02	7.17814615E-01	1.36396942E-02
9.04600000E-02	7.22104872E-01	1.38391245E-02
9.09600000E-02	7.09872051E-01	1.38451246E-02
9.14700000E-02	7.25808462E-01	1.38163144E-02
9.19800000E-02	7.15383077E-01	1.37079374E-02
9.24800000E-02	6.96129744E-01	1.35120087E-02
9.29900000E-02	6.94685128E-01	1.35370010E-02
9.35000000E-02	6.93048974E-01	1.33337442E-02
9.40100000E-02	6.80865897E-01	1.32437624E-02
9.45100000E-02	6.80677692E-01	1.32617820E-02
9.50200000E-02	6.72755897E-01	1.31916924E-02
9.55300000E-02	6.68772564E-01	1.31967715E-02
9.60300000E-02	6.54515385E-01	1.31237607E-02
9.65400000E-02	6.57596154E-01	1.29684908E-02
9.70500000E-02	6.36817436E-01	1.29938570E-02
9.75500000E-02	6.36341795E-01	1.29880422E-02
9.80600000E-02	6.33189231E-01	1.29245222E-02
9.85700000E-02	6.42772308E-01	3.03274804E-01
9.90700000E-02	6.20086154E-01	1.28585870E-02
9.95800000E-02	6.32529231E-01	1.28542471E-02
1.00090000E-01	6.09443590E-01	1.28618104E-02
1.00590000E-01	6.06421538E-01	1.27498437E-02
1.01100000E-01	6.03128205E-01	1.26639780E-02
1.01610000E-01	6.11451282E-01	1.23894803E-02
1.02110000E-01	6.06989231E-01	1.21865010E-02
1.02620000E-01	5.82454872E-01	1.21926995E-02
1.03130000E-01	5.83759231E-01	1.22445854E-02
1.03630000E-01	5.93210256E-01	1.23227757E-02
1.04140000E-01	5.68627692E-01	1.23646613E-02
1.04650000E-01	5.79302051E-01	1.25226139E-02
1.05150000E-01	5.79752308E-01	1.24121386E-02
1.05660000E-01	5.64161538E-01	1.23363978E-02
1.06170000E-01	5.62343077E-01	1.21191506E-02
1.06670000E-01	5.63450769E-01	1.20469323E-02
1.07180000E-01	5.37543077E-01	1.19726894E-02
1.07690000E-01	5.40351795E-01	1.18560815E-02
1.08190000E-01	5.47006410E-01	1.17864514E-02
1.08700000E-01	5.36367436E-01	1.16629611E-02
1.09210000E-01	5.37747692E-01	1.15358133E-02
1.09710000E-01	5.26903846E-01	1.16173575E-02
1.10220000E-01	5.14352564E-01	1.15175436E-02
1.10730000E-01	5.27538205E-01	1.14699183E-02
1.11230000E-01	5.15593077E-01	1.13653302E-02
1.11740000E-01	5.13898974E-01	1.13795641E-02
1.12250000E-01	5.06382308E-01	1.13318964E-02
1.12750000E-01	4.98020769E-01	1.12373435E-02
1.13260000E-01	5.00882051E-01	1.12585982E-02
1.13770000E-01	5.04853846E-01	1.10713590E-02
1.14280000E-01	5.04916154E-01	1.11115903E-02
1.14780000E-01	4.95096154E-01	1.10223648E-02
1.15290000E-01	4.87152308E-01	1.09379934E-02
1.15800000E-01	4.86767436E-01	1.09002657E-02
1.16300000E-01	4.82054103E-01	1.07821741E-02
1.16810000E-01	4.83637179E-01	1.07836186E-02
1.17320000E-01	4.79538205E-01	1.07271609E-02
1.17820000E-01	4.77258462E-01	1.07362201E-02
1.18330000E-01	4.77214615E-01	1.06497314E-02
1.18840000E-01	4.69122564E-01	1.06191698E-02
1.19340000E-01	4.70335385E-01	1.05315348E-02
1.19850000E-01	4.59415385E-01	1.05336640E-02
1.20360000E-01	4.53158462E-01	1.04837001E-02
1.20860000E-01	4.38543590E-01	1.03449893E-02
1.21370000E-01	4.49400000E-01	1.04228142E-02
1.21880000E-01	4.51529744E-01	1.03990592E-02
1.22380000E-01	4.49345641E-01	1.03023152E-02
1.22890000E-01	4.43271795E-01	1.02724405E-02
1.23400000E-01	4.47039231E-01	1.02255508E-02
1.23900000E-01	4.42683077E-01	1.01932443E-02
1.24410000E-01	4.37398974E-01	1.01622202E-02
1.24920000E-01	4.21551282E-01	1.01200685E-02
1.25420000E-01	4.41676667E-01	1.00634341E-02
1.25930000E-01	4.27021026E-01	9.99608326E-03
1.26440000E-01	4.28009231E-01	1.00019291E-02
1.26940000E-01	4.22591282E-01	1.00392372E-02
1.27450000E-01	4.17387179E-01	9.92687468E-03
1.27960000E-01	4.14202051E-01	9.80580435E-03
1.28460000E-01	4.04754359E-01	9.74995990E-03
1.28970000E-01	4.04004615E-01	9.74260309E-03
1.29480000E-01	4.05222308E-01	9.77017010E-03
1.29980000E-01	4.03881795E-01	9.73079216E-03
1.30490000E-01	4.08109487E-01	9.60844685E-03
1.31000000E-01	4.07502308E-01	9.55809673E-03
1.31500000E-01	3.96767436E-01	9.52009320E-03
1.32010000E-01	3.92540256E-01	9.41237697E-03
1.32520000E-01	3.89225385E-01	9.48875481E-03
1.33020000E-01	3.93145641E-01	9.41644019E-03
1.33530000E-01	3.85160513E-01	9.40375214E-03
1.34040000E-01	3.85528462E-01	9.41763884E-03
1.34540000E-01	3.82472308E-01	9.38495168E-03
1.35050000E-01	3.77644872E-01	9.35454496E-03
1.35560000E-01	3.75712821E-01	9.29693418E-03
1.36060000E-01	3.78546923E-01	9.32733160E-03
1.36570000E-01	3.65548974E-01	9.34136208E-03
1.37080000E-01	3.68695897E-01	9.29433952E-03
1.37580000E-01	3.73595641E-01	9.22639029E-03
1.38090000E-01	3.61922051E-01	9.19143677E-03
1.38600000E-01	3.59225897E-01	9.16921895E-03
1.39110000E-01	3.64377179E-01	9.10146997E-03
1.39610000E-01	3.61414872E-01	9.07686064E-03
1.40120000E-01	3.61155385E-01	9.04119615E-03
1.40630000E-01	3.55903333E-01	8.99197542E-03
1.41130000E-01	3.38964359E-01	9.05852415E-03
1.41640000E-01	3.51504615E-01	9.03433460E-03
1.42150000E-01	3.59538205E-01	8.96291134E-03
1.42650000E-01	3.56661282E-01	8.90843782E-03
1.43160000E-01	3.45964872E-01	8.94315699E-03
1.43670000E-01	3.46650000E-01	8.96607891E-03
1.44170000E-01	3.38573846E-01	8.86994468E-03
1.44680000E-01	3.37777692E-01	8.88088211E-03
1.45190000E-01	3.36241026E-01	8.82048613E-03
1.45690000E-01	3.42610513E-01	8.80954441E-03
1.46200000E-01	3.34424359E-01	8.82314467E-03
1.46710000E-01	3.53027692E-01	8.87484308E-03
1.47210000E-01	3.29720769E-01	8.75885915E-03
1.47720000E-01	3.27798462E-01	8.71504094E-03
1.48230000E-01	3.29928205E-01	8.76013374E-03
1.48730000E-01	3.22498718E-01	8.72627561E-03
1.49240000E-01	3.18847949E-01	8.67172046E-03
1.49750000E-01	3.21786154E-01	8.66960816E-03
1.50250000E-01	3.11226410E-01	8.64607062E-03
1.50760000E-01	3.16859487E-01	8.66655984E-03
1.51270000E-01	3.19545641E-01	8.63410589E-03
1.51770000E-01	3.14097949E-01	8.57115415E-03
1.52280000E-01	3.06431795E-01	8.54285281E-03
1.52790000E-01	3.10561538E-01	8.52581151E-03
1.53290000E-01	3.03430256E-01	8.55290176E-03
1.53800000E-01	3.07538718E-01	8.58131440E-03
1.54310000E-01	3.03063590E-01	8.47633742E-03
1.54810000E-01	3.07742821E-01	8.43048109E-03
1.55320000E-01	3.01417436E-01	8.50398632E-03
1.55830000E-01	3.00107692E-01	8.37052695E-03
1.56330000E-01	2.95458974E-01	8.33807598E-03
1.56840000E-01	3.02321282E-01	8.32685328E-03
1.57350000E-01	2.99326667E-01	8.28446057E-03
1.57850000E-01	2.93412821E-01	8.29600461E-03
1.58360000E-01	3.02805897E-01	8.29252429E-03
1.58870000E-01	2.88868974E-01	8.30883124E-03
1.59370000E-01	2.82445385E-01	8.24410242E-03
1.59880000E-01	2.88858462E-01	8.21203567E-03
1.60390000E-01	2.93002564E-01	8.23354394E-03
1.60890000E-01	2.73647179E-01	8.25642572E-03
1.61400000E-01	2.75230000E-01	8.16479051E-03
1.61910000E-01	2.91839487E-01	8.14538694E-03
1.62410000E-01	2.86277692E-01	8.19364848E-03
1.62920000E-01	2.84543077E-01	8.11700487E-03
1.63430000E-01	2.74859744E-01	8.13459739E-03
1.63930000E-01	2.78190769E-01	8.12367103E-03
1.64440000E-01	2.72576410E-01	8.07111532E-03
1.64950000E-01	2.64565385E-01	8.08241888E-03
1.65450000E-01	2.67715128E-01	8.09868151E-03
1.65960000E-01	2.81442308E-01	8.04817018E-03
1.66470000E-01	2.69234615E-01	8.03203698E-03
1.66970000E-01	2.68622564E-01	7.96214113E-03
1.67480000E-01	2.64237436E-01	8.01011866E-03
1.67990000E-01	2.63479487E-01	8.00852740E-03
1.68490000E-01	2.76378462E-01	7.88697000E-03
1.69000000E-01	2.70945641E-01	7.95289865E-03
1.69510000E-01	2.77098974E-01	8.02478434E-03
1.70010000E-01	2.57747436E-01	8.05431361E-03
1.70520000E-01	2.64644359E-01	8.10653829E-03
1.71030000E-01	2.54116923E-01	8.17273232E-03
1.71530000E-01	2.60703077E-01	8.08724091E-03
1.72040000E-01	2.60473077E-01	8.10788257E-03
1.72550000E-01	2.54556923E-01	8.17643438E-03
1.73050000E-01	2.54278462E-01	8.14504153E-03
1.73560000E-01	2.56136154E-01	8.16585155E-03
1.74070000E-01	2.50870769E-01	8.10818841E-03
1.74570000E-01	2.49009231E-01	8.16264810E-03
1.75080000E-01	2.52508974E-01	8.15743782E-03
1.75590000E-01	2.50796923E-01	8.15012170E-03
1.76100000E-01	2.50157436E-01	8.22419551E-03
1.76600000E-01	2.41446923E-01	8.13946098E-03
1.77110000E-01	2.44939487E-01	8.14158804E-03
1.77620000E-01	2.44068974E-01	8.17402341E-03
1.78120000E-01	2.42979231E-01	8.18552334E-03
1.78630000E-01	2.56947692E-01	8.13248181E-03
1.79140000E-01	2.44469487E-01	8.13038594E-03
1.79640000E-01	2.42887949E-01	8.15549796E-03
1.80150000E-01	2.39495641E-01	8.22261383E-03
1.80660000E-01	2.37705385E-01	8.28879944E-03
1.81160000E-01	2.24284872E-01	8.29350086E-03
1.81670000E-01	2.31722821E-01	8.33505969E-03
1.82180000E-01	2.36855641E-01	8.28243987E-03
1.82680000E-01	2.35402821E-01	8.33359749E-03
1.83190000E-01	2.37976154E-01	8.38086788E-03
1.83700000E-01	2.35172564E-01	8.40169581E-03
1.84200000E-01	2.31463846E-01	8.41856113E-03
1.84710000E-01	2.30687436E-01	8.50215958E-03
1.85220000E-01	2.35917949E-01	8.50259157E-03
1.85720000E-01	2.41639231E-01	8.51384839E-03
1.86230000E-01	2.33171026E-01	8.48332792E-03
1.86740000E-01	2.18672051E-01	8.52351430E-03
1.87240000E-01	2.25243077E-01	8.60243005E-03
1.87750000E-01	2.21779744E-01	8.60042252E-03
1.88260000E-01	2.30394615E-01	8.64206619E-03
1.88760000E-01	2.33562051E-01	8.57472612E-03
1.89270000E-01	2.24772308E-01	8.59795206E-03
1.89780000E-01	2.12009744E-01	8.64660982E-03
1.90280000E-01	2.13072051E-01	8.68283523E-03
1.90790000E-01	2.33659487E-01	8.64619492E-03
1.91300000E-01	2.13370000E-01	8.67053840E-03
1.91800000E-01	2.17986154E-01	8.71645195E-03
1.92310000E-01	2.26340513E-01	8.67611141E-03
1.92820000E-01	2.11962564E-01	8.70536744E-03
1.93320000E-01	2.08753590E-01	8.71051470E-03
1.93830000E-01	2.07522821E-01	8.69542038E-03
1.94340000E-01	2.23432821E-01	8.76584092E-03
1.94840000E-01	2.10897179E-01	8.72345757E-03
1.95350000E-01	2.23109487E-01	8.72410483E-03
1.95860000E-01	2.10080769E-01	8.78745222E-03
1.96360000E-01	1.97089487E-01	8.75764049E-03
1.96870000E-01	2.10839744E-01	8.83531364E-03
1.97380000E-01	2.04098974E-01	8.83127335E-03
1.97880000E-01	2.11386154E-01	8.73940891E-03
1.98390000E-01	2.09280513E-01	8.78110448E-03
1.98900000E-01	2.03310256E-01	8.79020956E-03
1.99400000E-01	2.07541795E-01	8.82847051E-03
1.99910000E-01	2.02702821E-01	8.83849785E-03
2.00420000E-01	2.02956667E-01	8.82519739E-03
2.00920000E-01	2.04683077E-01	8.81961434E-03
2.01430000E-01	2.04757179E-01	8.83481277E-03
2.01940000E-01	2.01772564E-01	8.83185584E-03
2.02440000E-01	1.99852308E-01	8.85942028E-03
2.02950000E-01	1.98760769E-01	8.83331365E-03
2.03460000E-01	1.93807949E-01	8.87709203E-03
2.03960000E-01	2.05577949E-01	8.84210264E-03
2.04470000E-01	2.07821282E-01	8.87027943E-03
2.04980000E-01	2.01232821E-01	8.85525466E-03
2.05480000E-01	2.04637692E-01	8.85306592E-03
2.05990000E-01	1.94715897E-01	8.86722400E-03
2.06500000E-01	1.93212308E-01	8.85636191E-03
2.07000000E-01	1.92000000E-01	8.84438304E-03
2.07510000E-01	1.91348205E-01	8.78137652E-03
2.08020000E-01	1.95318974E-01	8.78376607E-03
2.08520000E-01	1.87681026E-01	8.70192867E-03
2.09030000E-01	1.80087436E-01	8.76576089E-03
2.09540000E-01	1.94909231E-01	8.80495319E-03
2.10040000E-01	1.92335385E-01	8.79392483E-03
2.10550000E-01	1.86867436E-01	8.78393285E-03
2.11060000E-01	1.89697179E-01	8.81305113E-03
2.11560000E-01	1.85806923E-01	8.82094124E-03
2.12070000E-01	1.87202821E-01	8.79946281E-03
2.12580000E-01	1.99009487E-01	8.73330481E-03
2.13080000E-01	1.86483333E-01	8.76743610E-03
2.13590000E-01	1.79330000E-01	8.80326366E-03
2.14100000E-01	1.77626410E-01	8.78163116E-03
2.14600000E-01	1.84664103E-01	8.73942130E-03
2.15110000E-01	1.81923333E-01	8.76228361E-03
2.15620000E-01	1.90436410E-01	8.74223612E-03
2.16120000E-01	1.86791026E-01	8.71056520E-03
2.16630000E-01	1.82527179E-01	8.73153095E-03
2.17140000E-01	1.87888205E-01	8.71104105E-03
2.17640000E-01	1.75983590E-01	8.65805797E-03
2.18150000E-01	1.86157949E-01	8.69750969E-03
2.18660000E-01	1.91943333E-01	8.68455136E-03
2.19160000E-01	1.81009487E-01	8.68771182E-03
2.19670000E-01	1.78397436E-01	8.65452134E-03
2.20180000E-01	1.71151538E-01	8.60940170E-03
2.20680000E-01	1.78011538E-01	8.60812149E-03
2.21190000E-01	1.66017692E-01	8.60701646E-03
2.21700000E-01	1.80817949E-01	8.59742924E-03
2.22200000E-01	1.76126154E-01	8.55088564E-03
2.22710000E-01	1.61414615E-01	8.56638713E-03
2.23220000E-01	1.77721538E-01	8.54042538E-03
2.23720000E-01	1.76264872E-01	8.52962548E-03
2.24230000E-01	1.74926410E-01	8.48350627E-03
2.24740000E-01	1.65694103E-01	8.45027998E-03
2.25240000E-01	1.68130256E-01	8.44843525E-03
2.25750000E-01	1.65704103E-01	8.46161988E-03
2.26260000E-01	1.71881538E-01	8.42115538E-03
2.26760000E-01	1.74665385E-01	8.38221334E-03
2.27270000E-01	1.65000513E-01	8.30397203E-03
2.27780000E-01	1.70608462E-01	8.34682357E-03
2.28280000E-01	1.67323077E-01	8.30937633E-03
2.28790000E-01	1.65272051E-01	8.30541810E-03
2.29300000E-01	1.68189744E-01	8.27945283E-03
2.29800000E-01	1.66791026E-01	8.23467113E-03
2.30310000E-01	1.69435128E-01	8.24581896E-03
2.30820000E-01	1.63837436E-01	8.27243419E-03
2.31320000E-01	1.72606923E-01	8.20205388E-03
2.31830000E-01	1.70317692E-01	8.15651297E-03
2.32340000E-01	1.57330256E-01	8.11003706E-03
2.32840000E-01	1.54419231E-01	8.08304824E-03
2.33350000E-01	1.66875897E-01	8.02104675E-03
2.33860000E-01	1.64692821E-01	7.98455734E-03
2.34360000E-01	1.70402051E-01	8.01116731E-03
2.34870000E-01	1.57923590E-01	7.98694093E-03
2.35380000E-01	1.73194359E-01	7.96682069E-03
2.35880000E-01	1.70498205E-01	7.99730284E-03
2.36390000E-01	1.58032821E-01	8.01729569E-03
2.36900000E-01	1.58925641E-01	7.88800355E-03
2.37400000E-01	1.70564615E-01	7.92366207E-03
2.37910000E-01	1.58655641E-01	7.90377511E-03
2.38420000E-01	1.55614872E-01	7.93497671E-03
2.38920000E-01	1.68796923E-01	7.85405926E-03
2.39430000E-01	1.57364103E-01	7.84153245E-03
2.39940000E-01	1.50502564E-01	7.89013360E-03
2.40440000E-01	1.51029487E-01	7.84595613E-03
2.40950000E-01	1.60661026E-01	7.81450322E-03
2.41450000E-01	1.59077436E-01	7.81697255E-03
2.41960000E-01	1.62381282E-01	7.75304082E-03
2.42470000E-01	1.51267179E-01	7.74925675E-03
2.42970000E-01	1.51166154E-01	7.76794291E-03
2.43480000E-01	1.54256154E-01	7.74145844E-03
2.43990000E-01	1.52331282E-01	7.67555014E-03
2.44490000E-01	1.59572308E-01	7.71899858E-03
2.45000000E-01	1.58514103E-01	7.67923992E-03
2.45510000E-01	1.53450513E-01	7.66807651E-03
2.46010000E-01	1.54846410E-01	7.61749856E-03
2.46520000E-01	1.44774359E-01	7.68240837E-03
2.47030000E-01	1.45004872E-01	7.67751158E-03
2.47530000E-01	1.51150769E-01	7.60328663E-03
2.48040000E-01	1.58453333E-01	7.62820701E-03
2.48550000E-01	1.54300769E-01	7.59425335E-03
2.49050000E-01	1.53607949E-01	7.56325877E-03
2.49560000E-01	1.49500256E-01	7.57019682E-03
2.50070000E-01	1.43038205E-01	7.56584410E-03
2.50570000E-01	1.45285385E-01	7.54829097E-03
2.51080000E-01	1.57740769E-01	7.45960575E-03
2.51590000E-01	1.43349487E-01	7.50510393E-03
2.52090000E-01	1.48925641E-01	7.49384042E-03
2.52600000E-01	1.44716923E-01	7.48358917E-03
2.53110000E-01	1.38813846E-01	7.43005583E-03
2.53610000E-01	1.41887692E-01	7.43282286E-03
2.54120000E-01	1.53848718E-01	7.40193059E-03
2.54630000E-01	1.40703846E-01	7.39270948E-03
2.55130000E-01	1.54174103E-01	7.41309613E-03
2.55640000E-01	1.38811026E-01	7.38093853E-03
2.56150000E-01	1.45608974E-01	7.32146100E-03
2.56650000E-01	1.39780513E-01	7.37154602E-03
2.57160000E-01	1.37027692E-01	7.34273417E-03
2.57670000E-01	1.37261795E-01	7.28939630E-03
2.58170000E-01	1.45656923E-01	7.22451461E-03
2.58680000E-01	1.51693590E-01	7.21128493E-03
2.59190000E-01	1.46880769E-01	7.20884133E-03
2.59690000E-01	1.40311795E-01	7.19418269E-03
2.60200000E-01	1.38512051E-01	7.18400301E-03
2.60710000E-01	1.40614359E-01	7.17797570E-03
2.61210000E-01	1.40954103E-01	7.19056281E-03
2.61720000E-01	1.41707692E-01	7.16489398E-03
2.62230000E-01	1.44160256E-01	7.16497758E-03
2.62730000E-01	1.39701538E-01	7.17734152E-03
2.63240000E-01	1.41655385E-01	7.13293092E-03
2.63750000E-01	1.43261282E-01	7.09415080E-03
2.64250000E-01	1.42036667E-01	7.15308868E-03
2.64760000E-01	1.48970000E-01	7.13531246E-03
2.65270000E-01	1.32858205E-01	7.08904304E-03
2.65770000E-01	1.36483846E-01	7.06247857E-03
2.66280000E-01	1.33007692E-01	7.08582115E-03
2.66790000E-01	1.41384872E-01	7.06102244E-03
2.67290000E-01	1.35866410E-01	7.03050536E-03
2.67800000E-01	1.29321282E-01	7.05294260E-03
2.68310000E-01	1.28879231E-01	7.02136593E-03
2.68810000E-01	1.29913846E-01	7.03015445E-03
2.69320000E-01	1.32779744E-01	7.00451266E-03
2.69830000E-01	1.40783590E-01	7.02451442E-03
2.70330000E-01	1.32683846E-01	6.98255380E-03
2.70840000E-01	1.38105128E-01	6.98124631E-03
2.71340000E-01	1.27810769E-01	6.99129541E-03
2.71850000E-01	1.24519231E-01	6.94495277E-03
2.72360000E-01	1.28169744E-01	6.92857572E-03
2.72860000E-01	1.30390769E-01	6.93131596E-03
2.73370000E-01	1.27690769E-01	6.95164117E-03
2.73880000E-01	1.28621795E-01	6.92390619E-03
2.74380000E-01	1.43075641E-01	6.90803812E-03
2.74890000E-01	1.31854103E-01	6.90997722E-03
2.75400000E-01	1.36182564E-01	6.88017509E-03
2.75900000E-01	1.21926410E-01	6.86028313E-03
2.76410000E-01	1.30558462E-01	6.87287482E-03
2.76920000E-01	1.28455897E-01	6.85590350E-03
2.77420000E-01	1.31270256E-01	6.82108286E-03
2.77930000E-01	1.33757692E-01	6.84218066E-03
2.78440000E-01	1.30750513E-01	6.85280648E-03
2.78940000E-01	1.26947179E-01	6.85130541E-03
2.79450000E-01	1.35271538E-01	6.81732810E-03
2.79960000E-01	1.27822308E-01	6.82436212E-03
2.80460000E-01	1.32762051E-01	6.83403794E-03
2.80970000E-01	1.20998205E-01	6.79243815E-03
2.81480000E-01	1.16975385E-01	6.82170757E-03
2.81980000E-01	1.24116154E-01	6.80040640E-03
2.82490000E-01	1.32137692E-01	6.80927017E-03
2.83000000E-01	1.29864872E-01	6.80314566E-03
2.83500000E-01	1.19480513E-01	6.76485145E-03
2.84010000E-01	1.27909231E-01	6.76765348E-03
2.84520000E-01	1.22847949E-01	6.68624175E-03
2.85020000E-01	1.25107692E-01	6.71432224E-03
2.85530000E-01	1.30187436E-01	6.75475740E-03
2.86040000E-01	1.25492564E-01	6.72345845E-03
2.86540000E-01	1.21076923E-01	6.72077333E-03
2.87050000E-01	1.27542051E-01	6.75033400E-03
2.87560000E-01	1.22275385E-01	6.74322079E-03
2.88060000E-01	1.15525897E-01	6.71321764E-03
2.88570000E-01	1.21757179E-01	6.72876359E-03
2.89080000E-01	1.24977692E-01	6.73681192E-03
2.89580000E-01	1.23733333E-01	6.73638610E-03
2.90090000E-01	1.23428462E-01	6.72804487E-03
2.90590000E-01	1.22646410E-01	6.75864010E-03
2.91100000E-01	1.22097179E-01	6.76279121E-03
2.91610000E-01	1.30564103E-01	6.73984952E-03
2.92110000E-01	1.28258718E-01	6.74408493E-03
2.92620000E-01	1.18105385E-01	6.75996323E-03
2.93130000E-01	1.21997692E-01	6.78789861E-03
2.93630000E-01	1.17009231E-01	6.77263998E-03
2.94140000E-01	1.18399487E-01	6.76958786E-03
2.94650000E-01	1.26272564E-01	6.76312571E-03
2.95150000E-01	1.23675641E-01	6.76550577E-03
2.95660000E-01	1.20360769E-01	6.75855612E-03
2.96170000E-01	1.17686667E-01	6.77219805E-03
2.96670000E-01	1.13582051E-01	6.74178457E-03
2.97180000E-01	1.16836410E-01	6.73016054E-03
2.97690000E-01	1.22276410E-01	6.76477321E-03
2.98190000E-01	1.10253590E-01	6.73335188E-03
2.98700000E-01	1.16289231E-01	6.69159986E-03
2.99210000E-01	1.12989487E-01	6.75203699E-03
2.99710000E-01	1.17409744E-01	6.71707453E-03
3.00220000E-01	1.16165897E-01	6.73816814E-03
3.00730000E-01	1.13065641E-01	6.69501814E-03
3.01230000E-01	1.21536410E-01	6.67788905E-03
3.01740000E-01	1.16388718E-01	6.74161860E-03
3.02250000E-01	1.21921026E-01	6.69231526E-03
3.02750000E-01	1.10147692E-01	6.66186096E-03
3.03260000E-01	1.20359487E-01	6.67181063E-03
3.03770000E-01	1.21247949E-01	6.63321255E-03
3.04270000E-01	1.19992308E-01	6.65690548E-03
3.04780000E-01	1.14061795E-01	6.64119971E-03
3.05290000E-01	1.09631026E-01	6.61539563E-03
3.05790000E-01	1.14475385E-01	6.60143762E-03
3.06300000E-01	1.12032564E-01	6.57449048E-03
3.06800000E-01	1.11847949E-01	6.56110225E-03
3.07310000E-01	1.15793846E-01	6.57812652E-03
3.07820000E-01	1.10336923E-01	6.56374065E-03
3.08320000E-01	1.08891026E-01	6.54670399E-03
3.08830000E-01	1.25145385E-01	6.53871706E-03
3.09340000E-01	1.16389744E-01	6.55122690E-03
3.09840000E-01	1.11124103E-01	6.64216065E-03
3.10350000E-01	1.15571026E-01	6.69805703E-03
3.10860000E-01	1.13029231E-01	6.78933873E-03
3.11360000E-01	1.03512051E-01	6.81318768E-03
3.11870000E-01	1.12354872E-01	6.83932444E-03
3.12380000E-01	1.15358205E-01	6.89165552E-03
3.12880000E-01	1.03609744E-01	6.92566368E-03
3.13390000E-01	1.05064103E-01	6.93105252E-03
3.13900000E-01	1.08402051E-01	6.95966637E-03
3.14400000E-01	1.12237692E-01	7.00505002E-03
3.14910000E-01	9.52989744E-02	7.03093253E-03
3.15420000E-01	1.14758974E-01	7.05447379E-03
3.15920000E-01	1.09736923E-01	7.06199282E-03
3.16430000E-01	1.02865897E-01	7.11401413E-03
3.16940000E-01	1.03103077E-01	7.13511395E-03
3.17440000E-01	9.95456410E-02	7.11973290E-03
3.17950000E-01	1.05736154E-01	7.19121323E-03
3.18450000E-01	1.05967436E-01	7.16767162E-03
3.18960000E-01	1.07414872E-01	7.16791240E-03
3.19470000E-01	1.01376667E-01	7.18645525E-03
3.19970000E-01	1.07653077E-01	7.13802435E-03
3.20480000E-01	1.06293590E-01	7.19101549E-03
3.20990000E-01	1.08089487E-01	7.17006961E-03
3.21490000E-01	1.06089487E-01	7.18802646E-03
3.22000000E-01	1.10526923E-01	7.16754834E-03
3.22510000E-01	1.16595897E-01	7.19256318E-03
3.23010000E-01	9.70223077E-02	7.17291576E-03
3.23520000E-01	1.07458974E-01	7.15821021E-03
3.24030000E-01	1.02533077E-01	7.18783898E-03
3.24530000E-01	1.04056923E-01	7.15847911E-03
3.25040000E-01	9.90212821E-02	7.21465315E-03
3.25550000E-01	8.93917949E-02	7.17098274E-03
3.26050000E-01	9.91682051E-02	7.18582006E-03
3.26560000E-01	1.08458205E-01	7.18001406E-03
3.27070000E-01	1.07065128E-01	7.17770157E-03
3.27570000E-01	9.95512821E-02	7.19822730E-03
3.28080000E-01	1.07006667E-01	7.18601139E-03
3.28590000E-01	1.00266410E-01	7.19854440E-03
3.29090000E-01	1.03221282E-01	7.20248812E-03
3.29600000E-01	1.07744615E-01	7.23846620E-03
3.30100000E-01	1.03714103E-01	7.23538603E-03
3.30610000E-01	9.28635897E-02	7.22342102E-03
3.31120000E-01	1.04567949E-01	7.25206429E-03
3.31620000E-01	9.73305128E-02	7.24554564E-03
3.32130000E-01	1.00570256E-01	7.25579018E-03
3.32640000E-01	1.01613333E-01	7.27206060E-03
3.33140000E-01	9.94064103E-02	7.31485749E-03
3.33650000E-01	9.86835897E-02	7.25205964E-03
3.34160000E-01	1.06481795E-01	7.30392501E-03
3.34660000E-01	1.03472051E-01	7.29921481E-03
3.35170000E-01	9.09969231E-02	7.30085019E-03
3.35680000E-01	9.77353846E-02	7.31460305E-03
3.36180000E-01	9.70371795E-02	7.31533160E-03
3.36690000E-01	1.04755385E-01	7.31778512E-03
3.37200000E-01	1.00966410E-01	7.32032963E-03
3.37700000E-01	1.00165385E-01	7.28779512E-03
3.38210000E-01	9.69417949E-02	7.36231517E-03
3.38720000E-01	9.73520513E-02	7.34185127E-03
3.39220000E-01	1.00552821E-01	7.39209712E-03
3.39730000E-01	9.66961538E-02	7.36261264E-03
3.40230000E-01	9.18346154E-02	7.37211220E-03
3.40740000E-01	9.56882051E-02	7.35538086E-03
3.41250000E-01	1.02233590E-01	7.38348464E-03
3.41750000E-01	9.95394872E-02	7.38966745E-03
3.42260000E-01	1.02631282E-01	7.36317958E-03
3.42770000E-01	8.59687179E-02	7.40549421E-03
3.43270000E-01	9.21248718E-02	7.34500180E-03
3.43780000E-01	9.45143590E-02	7.42460769E-03
3.44290000E-01	1.02642821E-01	7.36893796E-03
3.44790000E-01	9.23258974E-02	7.41431889E-03
3.45300000E-01	9.97594872E-02	7.41370549E-03
3.45810000E-01	7.86041026E-02	7.40617423E-03
3.46310000E-01	9.20205128E-02	7.43933858E-03
3.46820000E-01	1.02404872E-01	7.43206300E-03
3.47330000E-01	9.45235897E-02	7.43951006E-03
3.47830000E-01	1.00568974E-01	7.47402588E-03
3.48340000E-01	9.76628205E-02	7.44597632E-03
3.48840000E-01	9.49784615E-02	7.49180171E-03
3.49350000E-01	9.98812821E-02	7.46902408E-03
3.49860000E-01	9.02876923E-02	7.51798231E-03
3.50360000E-01	9.38707692E-02	7.49160536E-03
3.50870000E-01	1.00582308E-01	7.47488067E-03
3.51380000E-01	8.95687179E-02	7.47151813E-03
3.51880000E-01	1.06841026E-01	7.44604578E-03
3.52390000E-01	9.99256410E-02	7.46610560E-03
3.52900000E-01	9.87402564E-02	7.42551398E-03
3.53400000E-01	8.55969231E-02	7.40526019E-03
3.53910000E-01	9.08520513E-02	7.26409746E-03
3.54420000E-01	9.70933333E-02	7.23213743E-03
3.54920000E-01	8.93087179E-02	7.15565026E-03
3.55430000E-01	1.01693846E-01	7.14354043E-03
3.55940000E-01	9.33638462E-02	7.06804827E-03
3.56440000E-01	9.18382051E-02	7.01332990E-03
3.56950000E-01	8.96110256E-02	7.00439055E-03
3.57450000E-01	9.17951282E-02	7.06493254E-03
3.57960000E-01	8.11530769E-02	7.12806428E-03
3.58470000E-01	9.31115385E-02	7.15802361E-03
3.58970000E-01	9.79589744E-02	7.15679567E-03
3.59480000E-01	8.34943590E-02	7.15747395E-03
3.59990000E-01	8.28064103E-02	7.14313723E-03
3.60490000E-01	9.54682051E-02	7.17860635E-03
3.61000000E-01	9.44435897E-02	7.18148707E-03
3.61510000E-01	8.62782051E-02	7.16904199E-03
3.62010000E-01	9.28028205E-02	7.18026045E-03
3.62520000E-01	8.62128205E-02	7.22172566E-03
3.63030000E-01	8.85792308E-02	7.16943001E-03
3.63530000E-01	8.65064103E-02	7.25244182E-03
3.64040000E-01	8.57797436E-02	7.24854788E-03
3.64550000E-01	9.35112821E-02	7.25736276E-03
3.65050000E-01	8.37074359E-02	7.28047928E-03
3.65560000E-01	9.41976923E-02	7.29291773E-03
3.66060000E-01	9.10938462E-02	7.34792940E-03
3.66570000E-01	8.71912821E-02	7.32652333E-03
3.67080000E-01	9.20930769E-02	7.34659412E-03
3.67580000E-01	8.15533333E-02	7.37069673E-03
3.68090000E-01	8.88358974E-02	7.45472879E-03
3.68600000E-01	8.71566667E-02	7.54876843E-03
3.69100000E-01	8.79633333E-02	7.62472123E-03
3.69610000E-01	8.47120513E-02	7.62833290E-03
3.70120000E-01	8.44464103E-02	7.63706574E-03
3.70620000E-01	7.94379487E-02	7.66494572E-03
3.71130000E-01	9.19048718E-02	7.73757136E-03
3.71640000E-01	8.28369231E-02	7.71106561E-03
3.72140000E-01	8.39651282E-02	7.62443355E-03
3.72650000E-01	7.68476923E-02	7.68079897E-03
3.73150000E-01	9.14102564E-02	7.72007433E-03
3.73660000E-01	8.10205128E-02	7.71069413E-03
3.74170000E-01	9.05869231E-02	7.76657502E-03
3.74670000E-01	7.69638462E-02	7.77879079E-03
3.75180000E-01	7.86671795E-02	7.80943185E-03
3.75690000E-01	8.11882051E-02	7.88024720E-03
3.76190000E-01	9.29282051E-02	7.88162615E-03
3.76700000E-01	8.84792308E-02	7.89561527E-03
3.77210000E-01	8.00012821E-02	7.94202000E-03
3.77710000E-01	8.72605128E-02	7.95862569E-03
3.78220000E-01	8.41202564E-02	8.02315477E-03
3.78730000E-01	7.68817949E-02	8.04275095E-03
3.79230000E-01	7.43082051E-02	8.07664816E-03
3.79740000E-01	8.88784615E-02	8.11151581E-03
3.80240000E-01	7.24907692E-02	8.16112438E-03
3.80750000E-01	8.94333333E-02	8.18833557E-03
3.81260000E-01	7.22638462E-02	8.23613259E-03
3.81760000E-01	8.18066667E-02	8.22769265E-03
3.82270000E-01	8.41369231E-02	8.31671026E-03
3.82780000E-01	9.42961538E-02	8.33914794E-03
3.83280000E-01	7.81841026E-02	8.34920185E-03
3.83790000E-01	7.46584615E-02	8.39050607E-03
3.84300000E-01	7.46735897E-02	8.41516388E-03
3.84800000E-01	9.02661538E-02	8.51105048E-03
3.85310000E-01	8.29684615E-02	8.45985076E-03
3.85820000E-01	8.93092308E-02	8.51753298E-03
3.86320000E-01	7.60797436E-02	8.55073724E-03
3.86830000E-01	7.30992308E-02	8.52113305E-03
3.87330000E-01	7.71620513E-02	8.59373488E-03
3.87840000E-01	8.63438462E-02	8.66568081E-03
3.88350000E-01	7.23343590E-02	8.69751832E-03
3.88850000E-01	8.21843590E-02	8.71843187E-03
3.89360000E-01	8.26592308E-02	8.77860652E-03
3.89870000E-01	7.71341026E-02	8.82376064E-03
3.90370000E-01	7.28451282E-02	8.89717052E-03
3.90880000E-01	8.20620513E-02	8.79756278E-03
3.91390000E-01	7.45443590E-02	8.96573859E-03
3.91890000E-01	8.46246154E-02	8.96973624E-03
3.92400000E-01	8.51405128E-02	8.97499594E-03
3.92900000E-01	7.02494872E-02	9.01276295E-03
3.93410000E-01	7.42258974E-02	9.11281110E-03
3.93920000E-01	8.94158974E-02	9.15970520E-03
3.94420000E-01	7.56643590E-02	9.69924426E-03
3.94930000E-01	8.31992308E-02	9.20437176E-03
3.95440000E-01	7.71576923E-02	9.30695891E-03
3.95940000E-01	7.72992308E-02	9.24217938E-03
3.96450000E-01	7.44246154E-02	9.31354838E-03
3.96960000E-01	7.35020513E-02	9.38537960E-03
3.97460000E-01	7.66064103E-02	9.39580053E-03
3.97970000E-01	7.37151282E-02	9.38435709E-03
3.98470000E-01	7.76594872E-02	9.55147883E-03
3.98980000E-01	7.37923077E-02	9.53359903E-03
3.99490000E-01	8.27000000E-02	9.51559668E-03
3.99990000E-01	7.98617949E-02	9.52385131E-03
4.00500000E-01	6.97497436E-02	9.66665003E-03
4.01010000E-01	7.19223077E-02	9.64515362E-03
4.01510000E-01	7.95723077E-02	9.65746092E-03
4.02020000E-01	8.30420513E-02	9.78283261E-03
4.02530000E-01	9.12733333E-02	9.74768980E-03
4.03030000E-01	8.12992308E-02	9.72201260E-03
4.03540000E-01	7.68120513E-02	9.81633214E-03
4.04050000E-01	9.38379487E-02	9.84778267E-03
4.04550000E-01	7.43105128E-02	9.89691963E-03
4.05060000E-01	7.21525641E-02	9.87972581E-03
4.05560000E-01	8.60012821E-02	9.93518707E-03
4.06070000E-01	7.65389744E-02	9.94259328E-03
4.06580000E-01	7.44212821E-02	9.96113254E-03
4.07080000E-01	6.42661538E-02	1.00505419E-02
4.07590000E-01	5.75874359E-02	1.01208320E-02
4.08100000E-01	8.39564103E-02	1.00618653E-02
4.08600000E-01	6.64120513E-02	1.01152765E-02
4.09110000E-01	8.08061538E-02	1.01105085E-02
4.09620000E-01	6.08076923E-02	1.01575625E-02
4.10120000E-01	5.98882051E-02	1.01562693E-02
4.10630000E-01	8.89687179E-02	1.01588817E-02
4.11130000E-01	8.57933333E-02	1.02432791E-02
4.11640000E-01	7.08376923E-02	1.00784064E-02
4.12150000E-01	7.17651282E-02	1.01362806E-02
4.12650000E-01	7.39525641E-02	1.02896541E-02
4.13160000E-01	6.48805128E-02	1.01853682E-02
4.13670000E-01	7.76802564E-02	1.02009975E-02
4.14170000E-01	6.61607692E-02	1.03403355E-02
4.14680000E-01	7.81292308E-02	1.03776505E-02
4.15180000E-01	7.74735897E-02	1.03001478E-02
4.15690000E-01	7.76038462E-02	1.03368474E-02
4.16200000E-01	7.36471795E-02	1.03954169E-02
4.16700000E-01	7.59528205E-02	1.04996651E-02
4.17210000E-01	6.98887179E-02	1.04492470E-02
4.17720000E-01	7.99412821E-02	1.05197608E-02
4.18220000E-01	9.15815385E-02	1.05577228E-02
4.18730000E-01	7.91051282E-02	1.05511465E-02
4.19240000E-01	6.77705128E-02	1.06013505E-02
4.19740000E-01	6.29366667E-02	1.07055715E-02
4.20250000E-01	7.21002564E-02	1.07759331E-02
4.20750000E-01	6.78900000E-02	1.07864178E-02
4.21260000E-01	6.93069231E-02	1.07801131E-02
4.21770000E-01	8.36915385E-02	1.08817464E-02
4.22270000E-01	7.19651282E-02	1.09949931E-02
4.22780000E-01	7.22948718E-02	1.09875855E-02
4.23290000E-01	7.00584615E-02	1.11108701E-02
4.23790000E-01	6.88674359E-02	1.12618654E-02
4.24300000E-01	6.43671795E-02	1.12055634E-02
4.24810000E-01	7.62105128E-02	1.12689699E-02
4.25310000E-01	7.07641026E-02	1.13894611E-02
4.25820000E-01	5.73558974E-02	1.15183182E-02
4.26320000E-01	7.60048718E-02	1.15453572E-02
4.26830000E-01	6.38971795E-02	1.16136275E-02
4.27340000E-01	8.25094872E-02	1.17108872E-02
4.27840000E-01	7.50815385E-02	1.16848139E-02
4.28350000E-01	5.67823077E-02	1.18104044E-02
4.28860000E-01	8.25633333E-02	1.20209802E-02
4.29360000E-01	6.05205128E-02	1.21432261E-02
4.29870000E-01	8.72694872E-02	1.20855399E-02
4.30370000E-01	7.47441026E-02	1.22856669E-02
4.30880000E-01	6.71135897E-02	1.22820675E-02
4.31390000E-01	5.77748718E-02	1.23725579E-02
4.31890000E-01	7.55215385E-02	1.24274222E-02
4.32400000E-01	7.86061538E-02	1.25590283E-02
4.32910000E-01	7.80851282E-02	1.28407684E-02
4.33410000E-01	7.54923077E-02	1.26556964E-02
4.33920000E-01	4.98135897E-02	1.28503007E-02
4.34430000E-01	7.17771795E-02	1.29971986E-02
4.34930000E-01	6.56471795E-02	1.32554080E-02
4.35440000E-01	6.22048718E-02	1.31947379E-02
4.35940000E-01	5.14858974E-02	1.32370548E-02
4.36450000E-01	7.97571795E-02	1.33752914E-02
4.36960000E-01	5.88341026E-02	1.34573982E-02
4.37460000E-01	6.11758974E-02	1.34947538E-02
4.37970000E-01	7.32292308E-02	1.37092619E-02
4.38480000E-01	6.20551282E-02	1.37870757E-02
4.38980000E-01	7.83535897E-02	1.37971226E-02
4.39490000E-01	7.83605128E-02	1.40453247E-02
4.39990000E-01	6.87300000E-02	1.41562353E-02
