## Supplementary material for "Disordered proteins interact with the chemical environment to tune their protective function during drying": File S1: 10T - 8.csv

Q	I(Q)	Error
1.14000000E-02	1.35756513E+01	7.12252399E+00
1.19100000E-02	1.42576906E+01	6.36651134E+00
1.24200000E-02	1.43560906E+01	5.02167796E+00
1.29200000E-02	1.40444453E+01	2.74510497E+00
1.34300000E-02	1.35199350E+01	2.28443272E+00
1.39400000E-02	1.31274063E+01	1.74730765E+00
1.44400000E-02	1.25839378E+01	1.19515240E+00
1.49500000E-02	1.19864578E+01	1.08026716E+00
1.54600000E-02	1.16296322E+01	8.59884486E-01
1.59600000E-02	1.10178184E+01	6.42531689E-01
1.64700000E-02	1.04730159E+01	5.02980082E-01
1.69800000E-02	1.02255022E+01	4.36490728E-01
1.74800000E-02	1.00374684E+01	3.68683681E-01
1.79900000E-02	9.77836156E+00	2.85415347E-01
1.85000000E-02	9.52149750E+00	2.38709144E-01
1.90000000E-02	9.29644031E+00	2.08132823E-01
1.95100000E-02	9.10575813E+00	1.76253954E-01
2.00200000E-02	9.00610000E+00	1.54567645E-01
2.05200000E-02	8.77347438E+00	1.29224807E-01
2.10300000E-02	8.64799344E+00	1.15991396E-01
2.15400000E-02	8.54347219E+00	9.37503028E-02
2.20400000E-02	8.32323094E+00	8.47622520E-02
2.25500000E-02	8.27702250E+00	7.86374508E-02
2.30600000E-02	8.10181156E+00	6.93820378E-02
2.35600000E-02	8.03923656E+00	6.44314124E-02
2.40700000E-02	8.00611781E+00	5.91812854E-02
2.45800000E-02	7.77429406E+00	5.61739792E-02
2.50900000E-02	7.71342719E+00	5.32106531E-02
2.55900000E-02	7.64298469E+00	4.87047919E-02
2.61000000E-02	7.50884344E+00	4.61354769E-02
2.66100000E-02	7.49505906E+00	4.46123943E-02
2.71100000E-02	7.34424719E+00	4.20618504E-02
2.76200000E-02	7.24986844E+00	4.05752821E-02
2.81300000E-02	7.14919812E+00	3.94995291E-02
2.86300000E-02	7.03074750E+00	3.85499928E-02
2.91400000E-02	6.95055187E+00	3.78170182E-02
2.96500000E-02	6.83124969E+00	3.74483297E-02
3.01500000E-02	6.72456063E+00	3.63451143E-02
3.06600000E-02	6.60784312E+00	3.65065281E-02
3.11700000E-02	6.47362406E+00	3.51748047E-02
3.16700000E-02	6.34702094E+00	3.47146601E-02
3.21800000E-02	6.26738531E+00	3.49832240E-02
3.26900000E-02	6.18423281E+00	3.38676106E-02
3.31900000E-02	6.05972000E+00	3.38195676E-02
3.37000000E-02	6.01142531E+00	3.28273547E-02
3.42100000E-02	5.85007469E+00	3.28943600E-02
3.47100000E-02	5.78002156E+00	3.20818394E-02
3.52200000E-02	5.68080125E+00	3.20129204E-02
3.57300000E-02	5.60354156E+00	3.12193942E-02
3.62300000E-02	5.52515188E+00	3.05731592E-02
3.67400000E-02	5.40648750E+00	3.08568917E-02
3.72500000E-02	5.31550219E+00	3.02617290E-02
3.77500000E-02	5.24074750E+00	3.00770367E-02
3.82600000E-02	5.12778750E+00	2.93229641E-02
3.87700000E-02	5.11694688E+00	2.88644628E-02
3.92700000E-02	4.99029219E+00	2.86426665E-02
3.97800000E-02	4.94712625E+00	2.81172583E-02
4.02900000E-02	4.84197438E+00	2.77757604E-02
4.08000000E-02	4.74710563E+00	2.75484624E-02
4.13000000E-02	4.67868188E+00	2.70838700E-02
4.18100000E-02	4.58771531E+00	2.73447937E-02
4.23200000E-02	4.57366938E+00	2.68085819E-02
4.28200000E-02	4.46696031E+00	2.63105857E-02
4.33300000E-02	4.43010531E+00	2.59556800E-02
4.38400000E-02	4.33183125E+00	2.59730022E-02
4.43400000E-02	4.28081281E+00	2.59049987E-02
4.48500000E-02	4.22907406E+00	2.53122919E-02
4.53600000E-02	4.14774906E+00	2.54177460E-02
4.58600000E-02	4.11221094E+00	2.46176378E-02
4.63700000E-02	4.02844219E+00	2.49949810E-02
4.68800000E-02	3.98421781E+00	2.45558511E-02
4.73800000E-02	3.89079063E+00	2.40945621E-02
4.78900000E-02	3.84152000E+00	2.41358090E-02
4.84000000E-02	3.78803812E+00	2.36864359E-02
4.89000000E-02	3.74393250E+00	2.36038417E-02
4.94100000E-02	3.69928250E+00	2.36608654E-02
4.99200000E-02	3.64277906E+00	2.30381857E-02
5.04200000E-02	3.58288813E+00	2.25421623E-02
5.09300000E-02	3.51919469E+00	2.24971562E-02
5.14400000E-02	3.44530125E+00	2.23466583E-02
5.19400000E-02	3.42078812E+00	2.18943203E-02
5.24500000E-02	3.37151406E+00	2.20565213E-02
5.29600000E-02	3.30018594E+00	2.14711148E-02
5.34600000E-02	3.28465531E+00	2.14727964E-02
5.39700000E-02	3.22698125E+00	2.14998144E-02
5.44800000E-02	3.15374500E+00	2.11873146E-02
5.49800000E-02	3.12765406E+00	2.11617063E-02
5.54900000E-02	3.07635500E+00	2.07026864E-02
5.60000000E-02	3.05697562E+00	2.08241244E-02
5.65000000E-02	2.98343063E+00	2.07388032E-02
5.70100000E-02	2.94992188E+00	2.03160867E-02
5.75200000E-02	2.91491625E+00	2.04230997E-02
5.80300000E-02	2.85492563E+00	2.00996278E-02
5.85300000E-02	2.81437094E+00	1.99347599E-02
5.90400000E-02	2.79207187E+00	1.99886548E-02
5.95500000E-02	2.72929562E+00	1.95963166E-02
6.00500000E-02	2.68906844E+00	1.93634729E-02
6.05600000E-02	2.65654250E+00	1.95305911E-02
6.10700000E-02	2.63660187E+00	1.94329409E-02
6.15700000E-02	2.58670406E+00	1.92072751E-02
6.20800000E-02	2.56528000E+00	1.90806894E-02
6.25900000E-02	2.53839281E+00	1.88745839E-02
6.30900000E-02	2.47388437E+00	1.87758740E-02
6.36000000E-02	2.47578000E+00	1.87002758E-02
6.41100000E-02	2.42397062E+00	1.85680021E-02
6.46100000E-02	2.37539469E+00	1.84978598E-02
6.51200000E-02	2.36291188E+00	1.82739077E-02
6.56300000E-02	2.32247375E+00	1.80369552E-02
6.61300000E-02	2.31018156E+00	1.81282066E-02
6.66400000E-02	2.28575062E+00	1.79324570E-02
6.71500000E-02	2.27256219E+00	1.78796425E-02
6.76500000E-02	2.20843094E+00	1.76603508E-02
6.81600000E-02	2.15892344E+00	1.77384469E-02
6.86700000E-02	2.17107406E+00	1.74757874E-02
6.91700000E-02	2.13616281E+00	1.73939037E-02
6.96800000E-02	2.11891500E+00	1.74148783E-02
7.01900000E-02	2.09700281E+00	1.71662960E-02
7.06900000E-02	2.04774687E+00	1.70793994E-02
7.12000000E-02	2.03383750E+00	1.70395604E-02
7.17100000E-02	1.99929875E+00	1.69028152E-02
7.22100000E-02	1.97489875E+00	1.68080024E-02
7.27200000E-02	1.94026156E+00	1.67219751E-02
7.32300000E-02	1.93526094E+00	1.67765821E-02
7.37300000E-02	1.92124375E+00	1.64483914E-02
7.42400000E-02	1.91172188E+00	1.63315894E-02
7.47500000E-02	1.88548375E+00	1.61977891E-02
7.52600000E-02	1.85336875E+00	1.62395816E-02
7.57600000E-02	1.84182750E+00	1.62275904E-02
7.62700000E-02	1.79266906E+00	1.60997101E-02
7.67800000E-02	1.78218313E+00	1.60028820E-02
7.72800000E-02	1.77419125E+00	1.55545990E-02
7.77900000E-02	1.75183406E+00	1.56141813E-02
7.83000000E-02	1.73784344E+00	1.55477472E-02
7.88000000E-02	1.71534875E+00	1.54477471E-02
7.93100000E-02	1.69416094E+00	1.54121356E-02
7.98200000E-02	1.68031531E+00	1.52320899E-02
8.03200000E-02	1.65589500E+00	1.54575746E-02
8.08300000E-02	1.65276125E+00	1.55521304E-02
8.13400000E-02	1.63166531E+00	1.54899636E-02
8.18400000E-02	1.57814063E+00	1.57409910E-02
8.23500000E-02	1.57019281E+00	1.54835654E-02
8.28600000E-02	1.57764813E+00	1.55906275E-02
8.33600000E-02	1.55876625E+00	1.56913342E-02
8.38700000E-02	1.56540406E+00	1.57083000E-02
8.43800000E-02	1.53802687E+00	1.55277720E-02
8.48800000E-02	1.50792063E+00	1.54964301E-02
8.53900000E-02	1.49208031E+00	1.55492851E-02
8.59000000E-02	1.48438313E+00	1.55313600E-02
8.64000000E-02	1.46025750E+00	1.55199082E-02
8.69100000E-02	1.45058750E+00	1.54015563E-02
8.74200000E-02	1.44018094E+00	1.53883994E-02
8.79200000E-02	1.42981812E+00	1.53592564E-02
8.84300000E-02	1.40406219E+00	1.53998980E-02
8.89400000E-02	1.38090531E+00	1.54447818E-02
8.94400000E-02	1.36829125E+00	1.52797953E-02
8.99500000E-02	1.35912687E+00	1.55579854E-02
9.04600000E-02	1.33014656E+00	1.57511289E-02
9.09600000E-02	1.32920687E+00	1.57139339E-02
9.14700000E-02	1.32150469E+00	1.58000298E-02
9.19800000E-02	1.31309594E+00	1.56141839E-02
9.24800000E-02	1.30282906E+00	1.55018399E-02
9.29900000E-02	1.31768031E+00	1.53952953E-02
9.35000000E-02	1.29707781E+00	1.51238386E-02
9.40100000E-02	1.26002219E+00	1.51088093E-02
9.45100000E-02	1.25823281E+00	1.51171709E-02
9.50200000E-02	1.25506281E+00	1.50281946E-02
9.55300000E-02	1.24169656E+00	1.50346256E-02
9.60300000E-02	1.20618844E+00	1.49617120E-02
9.65400000E-02	1.21003594E+00	1.47585980E-02
9.70500000E-02	1.20545188E+00	1.47683804E-02
9.75500000E-02	1.20225563E+00	1.47824782E-02
9.80600000E-02	1.18140344E+00	1.47099864E-02
9.85700000E-02	1.17690125E+00	3.68922953E-01
9.90700000E-02	1.14610313E+00	1.46713365E-02
9.95800000E-02	1.15152250E+00	1.46519882E-02
1.00090000E-01	1.14202469E+00	1.46829692E-02
1.00590000E-01	1.13238438E+00	1.45628985E-02
1.01100000E-01	1.10825594E+00	1.44289680E-02
1.01610000E-01	1.10617625E+00	1.40592389E-02
1.02110000E-01	1.11574969E+00	1.38531085E-02
1.02620000E-01	1.07902750E+00	1.38550213E-02
1.03130000E-01	1.08595250E+00	1.39223132E-02
1.03630000E-01	1.07297594E+00	1.39939288E-02
1.04140000E-01	1.05895812E+00	1.40420666E-02
1.04650000E-01	1.06519906E+00	1.41543575E-02
1.05150000E-01	1.04724063E+00	1.41893726E-02
1.05660000E-01	1.04657688E+00	1.40034687E-02
1.06170000E-01	1.03611219E+00	1.37778673E-02
1.06670000E-01	1.01110844E+00	1.36824781E-02
1.07180000E-01	1.00769313E+00	1.35682523E-02
1.07690000E-01	9.95370312E-01	1.34577636E-02
1.08190000E-01	1.00668875E+00	1.33348391E-02
1.08700000E-01	9.82933125E-01	1.32134146E-02
1.09210000E-01	9.95002812E-01	1.30806482E-02
1.09710000E-01	9.85443438E-01	1.32023826E-02
1.10220000E-01	9.55945625E-01	1.30918059E-02
1.10730000E-01	9.64858438E-01	1.29432977E-02
1.11230000E-01	9.57585000E-01	1.28301927E-02
1.11740000E-01	9.45942188E-01	1.29003467E-02
1.12250000E-01	9.47517187E-01	1.28617096E-02
1.12750000E-01	9.31968125E-01	1.28269985E-02
1.13260000E-01	9.23115312E-01	1.27540548E-02
1.13770000E-01	9.23152813E-01	1.25293593E-02
1.14280000E-01	9.15085938E-01	1.25835627E-02
1.14780000E-01	9.12695625E-01	1.25125515E-02
1.15290000E-01	8.94617500E-01	1.23872065E-02
1.15800000E-01	8.99570000E-01	1.23644254E-02
1.16300000E-01	8.90423438E-01	1.22514185E-02
1.16810000E-01	8.81729688E-01	1.22424436E-02
1.17320000E-01	8.85312188E-01	1.21394562E-02
1.17820000E-01	8.78914688E-01	1.21823894E-02
1.18330000E-01	8.51228438E-01	1.19952435E-02
1.18840000E-01	8.53917812E-01	1.20166321E-02
1.19340000E-01	8.47532500E-01	1.19263183E-02
1.19850000E-01	8.35657187E-01	1.19081749E-02
1.20360000E-01	8.26903125E-01	1.18425315E-02
1.20860000E-01	8.34984063E-01	1.17616839E-02
1.21370000E-01	8.20187500E-01	1.17888236E-02
1.21880000E-01	8.12911563E-01	1.17421334E-02
1.22380000E-01	8.13621250E-01	1.16376048E-02
1.22890000E-01	8.05383437E-01	1.15814016E-02
1.23400000E-01	8.08002187E-01	1.15345919E-02
1.23900000E-01	8.11332813E-01	1.15270428E-02
1.24410000E-01	7.91605312E-01	1.14792362E-02
1.24920000E-01	7.71739687E-01	1.14169508E-02
1.25420000E-01	7.77363750E-01	1.14009995E-02
1.25930000E-01	7.68870312E-01	1.12822509E-02
1.26440000E-01	7.72858750E-01	1.13097840E-02
1.26940000E-01	7.62964062E-01	1.13197730E-02
1.27450000E-01	7.48508750E-01	1.11916075E-02
1.27960000E-01	7.60276875E-01	1.10937207E-02
1.28460000E-01	7.59826563E-01	1.09984424E-02
1.28970000E-01	7.41295625E-01	1.09727847E-02
1.29480000E-01	7.29877813E-01	1.10322565E-02
1.29980000E-01	7.40212188E-01	1.09294140E-02
1.30490000E-01	7.21989687E-01	1.08330487E-02
1.31000000E-01	7.41455937E-01	1.07991613E-02
1.31500000E-01	7.17731875E-01	1.07852859E-02
1.32010000E-01	7.14987187E-01	1.06259539E-02
1.32520000E-01	7.07571563E-01	1.07261315E-02
1.33020000E-01	7.19113125E-01	1.06519447E-02
1.33530000E-01	7.16709687E-01	1.06069457E-02
1.34040000E-01	7.05347500E-01	1.06495714E-02
1.34540000E-01	6.98178437E-01	1.05760222E-02
1.35050000E-01	6.87599688E-01	1.05583553E-02
1.35560000E-01	6.77680625E-01	1.05018351E-02
1.36060000E-01	6.89261875E-01	1.05031746E-02
1.36570000E-01	6.70095000E-01	1.04901256E-02
1.37080000E-01	6.67977188E-01	1.04336153E-02
1.37580000E-01	6.72319062E-01	1.04042275E-02
1.38090000E-01	6.63792813E-01	1.03684661E-02
1.38600000E-01	6.64631250E-01	1.03214625E-02
1.39110000E-01	6.45001875E-01	1.02351518E-02
1.39610000E-01	6.52224375E-01	1.02163949E-02
1.40120000E-01	6.50586875E-01	1.01837013E-02
1.40630000E-01	6.33558125E-01	1.01599237E-02
1.41130000E-01	6.30680000E-01	1.02049697E-02
1.41640000E-01	6.40683125E-01	1.02059393E-02
1.42150000E-01	6.33246875E-01	1.00882673E-02
1.42650000E-01	6.35380937E-01	1.00348953E-02
1.43160000E-01	6.19759063E-01	1.00695817E-02
1.43670000E-01	6.06621562E-01	1.00624949E-02
1.44170000E-01	6.10023750E-01	9.97726303E-03
1.44680000E-01	6.05633125E-01	1.00131508E-02
1.45190000E-01	6.13408437E-01	9.92669180E-03
1.45690000E-01	6.03442812E-01	9.92503539E-03
1.46200000E-01	6.02754375E-01	9.92442098E-03
1.46710000E-01	6.11020312E-01	9.97102015E-03
1.47210000E-01	5.95997500E-01	9.87328703E-03
1.47720000E-01	5.92335000E-01	9.79989873E-03
1.48230000E-01	5.88464688E-01	9.84001278E-03
1.48730000E-01	5.75571250E-01	9.80547184E-03
1.49240000E-01	5.88710625E-01	9.78031422E-03
1.49750000E-01	5.74315313E-01	9.73500872E-03
1.50250000E-01	5.75566875E-01	9.74612437E-03
1.50760000E-01	5.84079375E-01	9.73656998E-03
1.51270000E-01	5.74471562E-01	9.68186865E-03
1.51770000E-01	5.70304375E-01	9.61432494E-03
1.52280000E-01	5.65846250E-01	9.61784191E-03
1.52790000E-01	5.53460937E-01	9.57083227E-03
1.53290000E-01	5.51686250E-01	9.59713720E-03
1.53800000E-01	5.54110938E-01	9.64099092E-03
1.54310000E-01	5.38223438E-01	9.53742121E-03
1.54810000E-01	5.42840938E-01	9.46400745E-03
1.55320000E-01	5.39021563E-01	9.57257053E-03
1.55830000E-01	5.30026875E-01	9.39835647E-03
1.56330000E-01	5.42938438E-01	9.37044342E-03
1.56840000E-01	5.40089687E-01	9.34877379E-03
1.57350000E-01	5.24882500E-01	9.29546038E-03
1.57850000E-01	5.35152188E-01	9.31454457E-03
1.58360000E-01	5.28360937E-01	9.33239190E-03
1.58870000E-01	5.21189062E-01	9.29729240E-03
1.59370000E-01	5.14276562E-01	9.27391620E-03
1.59880000E-01	5.12531250E-01	9.20929625E-03
1.60390000E-01	5.13859375E-01	9.22879434E-03
1.60890000E-01	4.85388437E-01	9.27453744E-03
1.61400000E-01	4.94970000E-01	9.18274065E-03
1.61910000E-01	5.09709687E-01	9.15038043E-03
1.62410000E-01	5.09344687E-01	9.22183628E-03
1.62920000E-01	4.95175000E-01	9.13197337E-03
1.63430000E-01	4.99157500E-01	9.11504162E-03
1.63930000E-01	4.89983750E-01	9.11577663E-03
1.64440000E-01	4.95228750E-01	9.03806288E-03
1.64950000E-01	4.85284375E-01	9.07604855E-03
1.65450000E-01	4.76437813E-01	9.06647279E-03
1.65960000E-01	4.81376563E-01	9.00752213E-03
1.66470000E-01	4.84110938E-01	9.03305222E-03
1.66970000E-01	4.70816875E-01	8.90502571E-03
1.67480000E-01	4.74784375E-01	8.99637214E-03
1.67990000E-01	4.65122187E-01	8.94529496E-03
1.68490000E-01	4.73354063E-01	8.85421511E-03
1.69000000E-01	4.63274062E-01	8.94934547E-03
1.69510000E-01	4.73178437E-01	9.01185389E-03
1.70010000E-01	4.55539062E-01	9.05033033E-03
1.70520000E-01	4.60737813E-01	9.10341335E-03
1.71030000E-01	4.46124063E-01	9.16138578E-03
1.71530000E-01	4.57725000E-01	9.08300688E-03
1.72040000E-01	4.58543438E-01	9.10165681E-03
1.72550000E-01	4.44160312E-01	9.16727502E-03
1.73050000E-01	4.38427187E-01	9.14078383E-03
1.73560000E-01	4.39050625E-01	9.12970093E-03
1.74070000E-01	4.54088125E-01	9.09055254E-03
1.74570000E-01	4.47955625E-01	9.15600711E-03
1.75080000E-01	4.38481875E-01	9.14708111E-03
1.75590000E-01	4.36886562E-01	9.12882857E-03
1.76100000E-01	4.35259375E-01	9.21107667E-03
1.76600000E-01	4.36065312E-01	9.13037449E-03
1.77110000E-01	4.30339375E-01	9.12539421E-03
1.77620000E-01	4.24059063E-01	9.17108935E-03
1.78120000E-01	4.25445313E-01	9.18911412E-03
1.78630000E-01	4.33731875E-01	9.09724237E-03
1.79140000E-01	4.27958750E-01	9.11012791E-03
1.79640000E-01	4.25734063E-01	9.10217340E-03
1.80150000E-01	4.12296563E-01	9.18827169E-03
1.80660000E-01	4.25078750E-01	9.32029753E-03
1.81160000E-01	4.06373437E-01	9.31683465E-03
1.81670000E-01	4.01280000E-01	9.32103662E-03
1.82180000E-01	4.06319375E-01	9.27699412E-03
1.82680000E-01	4.17271563E-01	9.35073445E-03
1.83190000E-01	4.02702188E-01	9.38852011E-03
1.83700000E-01	4.02470000E-01	9.38945175E-03
1.84200000E-01	3.96830000E-01	9.40115767E-03
1.84710000E-01	3.95359062E-01	9.49624650E-03
1.85220000E-01	4.00215938E-01	9.47289883E-03
1.85720000E-01	4.09537188E-01	9.53403680E-03
1.86230000E-01	3.94617187E-01	9.47941857E-03
1.86740000E-01	3.91444375E-01	9.54360035E-03
1.87240000E-01	3.93066875E-01	9.62015334E-03
1.87750000E-01	3.82019687E-01	9.60645826E-03
1.88260000E-01	3.96280937E-01	9.65113914E-03
1.88760000E-01	4.00687187E-01	9.59527682E-03
1.89270000E-01	3.88385938E-01	9.60626837E-03
1.89780000E-01	3.73667188E-01	9.65342723E-03
1.90280000E-01	3.83781250E-01	9.71036165E-03
1.90790000E-01	3.75016563E-01	9.65267620E-03
1.91300000E-01	3.71865625E-01	9.66292006E-03
1.91800000E-01	3.81645937E-01	9.75300111E-03
1.92310000E-01	3.77624062E-01	9.66457811E-03
1.92820000E-01	3.72910625E-01	9.74336021E-03
1.93320000E-01	3.73798750E-01	9.71251111E-03
1.93830000E-01	3.65038750E-01	9.73192102E-03
1.94340000E-01	3.81325312E-01	9.75083587E-03
1.94840000E-01	3.61936562E-01	9.76408972E-03
1.95350000E-01	3.70239062E-01	9.75162974E-03
1.95860000E-01	3.59971875E-01	9.76953383E-03
1.96360000E-01	3.51910000E-01	9.79526124E-03
1.96870000E-01	3.58388125E-01	9.86606928E-03
1.97380000E-01	3.57047813E-01	9.85098636E-03
1.97880000E-01	3.59822500E-01	9.79600598E-03
1.98390000E-01	3.64318750E-01	9.79158481E-03
1.98900000E-01	3.55257813E-01	9.80002045E-03
1.99400000E-01	3.42905938E-01	9.86264062E-03
1.99910000E-01	3.57004687E-01	9.84175694E-03
2.00420000E-01	3.43009062E-01	9.82182384E-03
2.00920000E-01	3.55635937E-01	9.84994807E-03
2.01430000E-01	3.48617813E-01	9.89278179E-03
2.01940000E-01	3.51703750E-01	9.85916787E-03
2.02440000E-01	3.46595625E-01	9.88689238E-03
2.02950000E-01	3.39856250E-01	9.86078940E-03
2.03460000E-01	3.39783750E-01	9.89319996E-03
2.03960000E-01	3.45422500E-01	9.85599599E-03
2.04470000E-01	3.44860000E-01	9.92066780E-03
2.04980000E-01	3.42425000E-01	9.87429657E-03
2.05480000E-01	3.43785938E-01	9.85654738E-03
2.05990000E-01	3.40086875E-01	9.90275897E-03
2.06500000E-01	3.31893437E-01	9.91276564E-03
2.07000000E-01	3.35260313E-01	9.86998617E-03
2.07510000E-01	3.28750000E-01	9.78526312E-03
2.08020000E-01	3.20717812E-01	9.77147388E-03
2.08520000E-01	3.25266875E-01	9.70628674E-03
2.09030000E-01	3.24423125E-01	9.79038290E-03
2.09540000E-01	3.30312500E-01	9.82104123E-03
2.10040000E-01	3.17784375E-01	9.80261328E-03
2.10550000E-01	3.15060312E-01	9.77713864E-03
2.11060000E-01	3.16670000E-01	9.82951835E-03
2.11560000E-01	3.14478125E-01	9.82096593E-03
2.12070000E-01	3.12755938E-01	9.79396096E-03
2.12580000E-01	3.15277188E-01	9.75734687E-03
2.13080000E-01	3.10987500E-01	9.77352332E-03
2.13590000E-01	3.20246250E-01	9.81806128E-03
2.14100000E-01	3.19569375E-01	9.78070924E-03
2.14600000E-01	3.14250625E-01	9.74084875E-03
2.15110000E-01	3.15985938E-01	9.78572178E-03
2.15620000E-01	3.09080000E-01	9.75026889E-03
2.16120000E-01	3.15904375E-01	9.72173503E-03
2.16630000E-01	3.19871563E-01	9.78671419E-03
2.17140000E-01	3.11630625E-01	9.70827094E-03
2.17640000E-01	2.92990000E-01	9.66279105E-03
2.18150000E-01	3.02380625E-01	9.70455481E-03
2.18660000E-01	3.02235000E-01	9.70686892E-03
2.19160000E-01	3.04981562E-01	9.68707847E-03
2.19670000E-01	3.08441250E-01	9.64400525E-03
2.20180000E-01	3.01592187E-01	9.62182176E-03
2.20680000E-01	3.04936250E-01	9.62641202E-03
2.21190000E-01	2.97711563E-01	9.59661232E-03
2.21700000E-01	2.97259375E-01	9.60014088E-03
2.22200000E-01	3.06147812E-01	9.53380323E-03
2.22710000E-01	2.87188125E-01	9.54036806E-03
2.23220000E-01	2.91727813E-01	9.51870622E-03
2.23720000E-01	2.86655938E-01	9.52538861E-03
2.24230000E-01	2.90365000E-01	9.47537347E-03
2.24740000E-01	2.97938438E-01	9.43519351E-03
2.25240000E-01	2.93546250E-01	9.44290216E-03
2.25750000E-01	2.81372187E-01	9.40035277E-03
2.26260000E-01	2.88155937E-01	9.38226694E-03
2.26760000E-01	2.85458437E-01	9.35278215E-03
2.27270000E-01	2.73948437E-01	9.23948325E-03
2.27780000E-01	2.88260000E-01	9.31928707E-03
2.28280000E-01	2.82780312E-01	9.24904518E-03
2.28790000E-01	2.90548437E-01	9.27196072E-03
2.29300000E-01	2.86625313E-01	9.23909608E-03
2.29800000E-01	2.87531563E-01	9.17926594E-03
2.30310000E-01	2.78771563E-01	9.18593833E-03
2.30820000E-01	2.65334375E-01	9.17850886E-03
2.31320000E-01	2.77921875E-01	9.12817181E-03
2.31830000E-01	2.79663438E-01	9.06664459E-03
2.32340000E-01	2.81363750E-01	9.03276967E-03
2.32840000E-01	2.67143438E-01	8.97857613E-03
2.33350000E-01	2.74180312E-01	8.91116307E-03
2.33860000E-01	2.72263437E-01	8.92999164E-03
2.34360000E-01	2.76965313E-01	8.90287214E-03
2.34870000E-01	2.69083438E-01	8.89973344E-03
2.35380000E-01	2.78477188E-01	8.87207118E-03
2.35880000E-01	2.77100312E-01	8.89963737E-03
2.36390000E-01	2.65763125E-01	8.89801776E-03
2.36900000E-01	2.64290000E-01	8.77238285E-03
2.37400000E-01	2.74004063E-01	8.84348657E-03
2.37910000E-01	2.69848438E-01	8.81795280E-03
2.38420000E-01	2.61065313E-01	8.85389211E-03
2.38920000E-01	2.72537812E-01	8.75173423E-03
2.39430000E-01	2.62155313E-01	8.75034726E-03
2.39940000E-01	2.58574375E-01	8.77717956E-03
2.40440000E-01	2.59153125E-01	8.74147268E-03
2.40950000E-01	2.62420000E-01	8.67889666E-03
2.41450000E-01	2.64125000E-01	8.71201146E-03
2.41960000E-01	2.63714375E-01	8.62220728E-03
2.42470000E-01	2.56080000E-01	8.62606439E-03
2.42970000E-01	2.53820938E-01	8.63230694E-03
2.43480000E-01	2.59466250E-01	8.64266392E-03
2.43990000E-01	2.51612500E-01	8.57466248E-03
2.44490000E-01	2.64749687E-01	8.58764019E-03
2.45000000E-01	2.62808750E-01	8.54920811E-03
2.45510000E-01	2.55253438E-01	8.54712064E-03
2.46010000E-01	2.60459375E-01	8.51243829E-03
2.46520000E-01	2.53675937E-01	8.54993745E-03
2.47030000E-01	2.58834687E-01	8.53057733E-03
2.47530000E-01	2.62864062E-01	8.48344761E-03
2.48040000E-01	2.63578438E-01	8.51041228E-03
2.48550000E-01	2.58651250E-01	8.45370039E-03
2.49050000E-01	2.51791875E-01	8.41612012E-03
2.49560000E-01	2.54567500E-01	8.41341976E-03
2.50070000E-01	2.45192188E-01	8.42542207E-03
2.50570000E-01	2.42521250E-01	8.40524520E-03
2.51080000E-01	2.41256563E-01	8.32998377E-03
2.51590000E-01	2.43326875E-01	8.38711101E-03
2.52090000E-01	2.57392812E-01	8.34847205E-03
2.52600000E-01	2.46543438E-01	8.32559220E-03
2.53110000E-01	2.35598438E-01	8.29081878E-03
2.53610000E-01	2.41560938E-01	8.27470357E-03
2.54120000E-01	2.47143438E-01	8.23627342E-03
2.54630000E-01	2.39257500E-01	8.21678232E-03
2.55130000E-01	2.44990313E-01	8.25822993E-03
2.55640000E-01	2.44407188E-01	8.20543529E-03
2.56150000E-01	2.41000938E-01	8.15069963E-03
2.56650000E-01	2.36369063E-01	8.20049026E-03
2.57160000E-01	2.40987500E-01	8.16501311E-03
2.57670000E-01	2.41265000E-01	8.12459201E-03
2.58170000E-01	2.38474063E-01	8.04266862E-03
2.58680000E-01	2.52557813E-01	8.01047205E-03
2.59190000E-01	2.40431250E-01	8.02803111E-03
2.59690000E-01	2.27987812E-01	8.01380236E-03
2.60200000E-01	2.37927812E-01	8.00468186E-03
2.60710000E-01	2.27518750E-01	7.98571052E-03
2.61210000E-01	2.30236250E-01	7.98325906E-03
2.61720000E-01	2.51376875E-01	8.00871239E-03
2.62230000E-01	2.35613750E-01	7.99605395E-03
2.62730000E-01	2.37355938E-01	7.97758988E-03
2.63240000E-01	2.36923438E-01	7.91794870E-03
2.63750000E-01	2.33116875E-01	7.90477617E-03
2.64250000E-01	2.30941250E-01	7.94029283E-03
2.64760000E-01	2.41649063E-01	7.94706647E-03
2.65270000E-01	2.16369062E-01	7.87390249E-03
2.65770000E-01	2.28856875E-01	7.86306019E-03
2.66280000E-01	2.26266250E-01	7.89621369E-03
2.66790000E-01	2.31046563E-01	7.83696350E-03
2.67290000E-01	2.34071250E-01	7.83519309E-03
2.67800000E-01	2.22069375E-01	7.84022381E-03
2.68310000E-01	2.14305625E-01	7.81127769E-03
2.68810000E-01	2.29987812E-01	7.81330058E-03
2.69320000E-01	2.23387500E-01	7.81309679E-03
2.69830000E-01	2.28971562E-01	7.78619878E-03
2.70330000E-01	2.27982500E-01	7.77314935E-03
2.70840000E-01	2.27511562E-01	7.74887427E-03
2.71340000E-01	2.19436875E-01	7.78093282E-03
2.71850000E-01	2.18977812E-01	7.75482417E-03
2.72360000E-01	2.26483437E-01	7.69910384E-03
2.72860000E-01	2.11759688E-01	7.71302005E-03
2.73370000E-01	2.12270625E-01	7.73394962E-03
2.73880000E-01	2.22830000E-01	7.70468668E-03
2.74380000E-01	2.26815625E-01	7.69127032E-03
2.74890000E-01	2.14052813E-01	7.69927560E-03
2.75400000E-01	2.25421250E-01	7.65025354E-03
2.75900000E-01	2.10979063E-01	7.64107785E-03
2.76410000E-01	2.13318750E-01	7.64838290E-03
2.76920000E-01	2.11928750E-01	7.64453235E-03
2.77420000E-01	2.11764375E-01	7.57730501E-03
2.77930000E-01	2.19763125E-01	7.62199064E-03
2.78440000E-01	2.19397812E-01	7.61999221E-03
2.78940000E-01	2.08163125E-01	7.61153170E-03
2.79450000E-01	2.14180937E-01	7.58589898E-03
2.79960000E-01	2.13734375E-01	7.60500608E-03
2.80460000E-01	2.16555938E-01	7.62129885E-03
2.80970000E-01	1.98794063E-01	7.55396955E-03
2.81480000E-01	2.01175000E-01	7.58922354E-03
2.81980000E-01	2.03808750E-01	7.58605403E-03
2.82490000E-01	2.09606562E-01	7.56623841E-03
2.83000000E-01	2.06965625E-01	7.56061267E-03
2.83500000E-01	2.06520937E-01	7.51908686E-03
2.84010000E-01	2.10356563E-01	7.51849175E-03
2.84520000E-01	2.07845312E-01	7.42289752E-03
2.85020000E-01	2.04159375E-01	7.45563875E-03
2.85530000E-01	1.91570000E-01	7.48703611E-03
2.86040000E-01	2.04686563E-01	7.48555494E-03
2.86540000E-01	2.08395000E-01	7.48234993E-03
2.87050000E-01	2.11330312E-01	7.49637210E-03
2.87560000E-01	1.96265313E-01	7.50014168E-03
2.88060000E-01	1.97416563E-01	7.46168248E-03
2.88570000E-01	2.10177187E-01	7.50356665E-03
2.89080000E-01	2.00795625E-01	7.48390185E-03
2.89580000E-01	1.95522813E-01	7.49929168E-03
2.90090000E-01	2.03253125E-01	7.48419652E-03
2.90590000E-01	1.99791250E-01	7.53002445E-03
2.91100000E-01	2.08005625E-01	7.53055721E-03
2.91610000E-01	2.01598125E-01	7.50881721E-03
2.92110000E-01	1.97270938E-01	7.51717466E-03
2.92620000E-01	1.90149062E-01	7.53162808E-03
2.93130000E-01	2.05825938E-01	7.55152797E-03
2.93630000E-01	1.87197500E-01	7.53235638E-03
2.94140000E-01	1.94369687E-01	7.53731574E-03
2.94650000E-01	2.02712188E-01	7.51752984E-03
2.95150000E-01	1.94555000E-01	7.53595094E-03
2.95660000E-01	1.93643750E-01	7.52120532E-03
2.96170000E-01	2.00677187E-01	7.54698113E-03
2.96670000E-01	1.91274687E-01	7.49268771E-03
2.97180000E-01	1.89538125E-01	7.48649970E-03
2.97690000E-01	2.03780625E-01	7.52365068E-03
2.98190000E-01	1.91067188E-01	7.48345403E-03
2.98700000E-01	1.90708750E-01	7.46496238E-03
2.99210000E-01	1.84202500E-01	7.51003030E-03
2.99710000E-01	1.84550000E-01	7.48552589E-03
3.00220000E-01	1.79693125E-01	7.48415757E-03
3.00730000E-01	1.88728125E-01	7.44433982E-03
3.01230000E-01	1.90523125E-01	7.42919599E-03
3.01740000E-01	1.84525625E-01	7.50709086E-03
3.02250000E-01	1.96746875E-01	7.42610789E-03
3.02750000E-01	1.80869687E-01	7.41009002E-03
3.03260000E-01	1.93560937E-01	7.41004320E-03
3.03770000E-01	1.92309375E-01	7.37584713E-03
3.04270000E-01	1.93863125E-01	7.40270345E-03
3.04780000E-01	1.90818438E-01	7.39664322E-03
3.05290000E-01	1.83580938E-01	7.35292519E-03
3.05790000E-01	1.84526562E-01	7.32911239E-03
3.06300000E-01	1.76085312E-01	7.28553405E-03
3.06800000E-01	1.90887500E-01	7.29201337E-03
3.07310000E-01	1.76457188E-01	7.29763751E-03
3.07820000E-01	1.81862500E-01	7.29593082E-03
3.08320000E-01	1.79551250E-01	7.26746072E-03
3.08830000E-01	1.88797187E-01	7.27626823E-03
3.09340000E-01	1.81386562E-01	7.28805326E-03
3.09840000E-01	1.84347188E-01	7.38273011E-03
3.10350000E-01	1.81951250E-01	7.43264205E-03
3.10860000E-01	1.76142188E-01	7.53848235E-03
3.11360000E-01	1.72232188E-01	7.57153133E-03
3.11870000E-01	1.84670000E-01	7.63010624E-03
3.12380000E-01	1.82181875E-01	7.67301317E-03
3.12880000E-01	1.83020625E-01	7.68519924E-03
3.13390000E-01	1.76548125E-01	7.71105803E-03
3.13900000E-01	1.79262500E-01	7.73070613E-03
3.14400000E-01	1.82155312E-01	7.78548966E-03
3.14910000E-01	1.69379375E-01	7.80235815E-03
3.15420000E-01	1.79375313E-01	7.81514037E-03
3.15920000E-01	1.77595938E-01	7.85434520E-03
3.16430000E-01	1.69378438E-01	7.92302812E-03
3.16940000E-01	1.67560000E-01	7.91399189E-03
3.17440000E-01	1.80319687E-01	7.91223240E-03
3.17950000E-01	1.87917188E-01	7.98912439E-03
3.18450000E-01	1.78937813E-01	7.95790127E-03
3.18960000E-01	1.81616250E-01	7.96717310E-03
3.19470000E-01	1.66675625E-01	8.01530990E-03
3.19970000E-01	1.75493125E-01	7.92854226E-03
3.20480000E-01	1.74075938E-01	7.99379703E-03
3.20990000E-01	1.78473437E-01	7.98948762E-03
3.21490000E-01	1.77375312E-01	7.98381095E-03
3.22000000E-01	1.73443750E-01	7.97176301E-03
3.22510000E-01	1.80968750E-01	7.98272739E-03
3.23010000E-01	1.66076875E-01	7.96973112E-03
3.23520000E-01	1.66632188E-01	7.94225015E-03
3.24030000E-01	1.83730312E-01	7.97716459E-03
3.24530000E-01	1.66669375E-01	7.94496260E-03
3.25040000E-01	1.64744375E-01	7.97559703E-03
3.25550000E-01	1.62477188E-01	7.96654499E-03
3.26050000E-01	1.70589062E-01	7.98286713E-03
3.26560000E-01	1.84400000E-01	7.98517461E-03
3.27070000E-01	1.75730312E-01	7.99369182E-03
3.27570000E-01	1.70982187E-01	8.01015101E-03
3.28080000E-01	1.73006563E-01	7.98969917E-03
3.28590000E-01	1.62505625E-01	7.99696264E-03
3.29090000E-01	1.61972812E-01	8.00150479E-03
3.29600000E-01	1.66782813E-01	8.02735138E-03
3.30100000E-01	1.77828437E-01	8.03463241E-03
3.30610000E-01	1.64496875E-01	8.03805571E-03
3.31120000E-01	1.64614688E-01	8.04756496E-03
3.31620000E-01	1.72978438E-01	8.07085043E-03
3.32130000E-01	1.66434062E-01	8.06639684E-03
3.32640000E-01	1.61684063E-01	8.07526436E-03
3.33140000E-01	1.47230312E-01	8.12138617E-03
3.33650000E-01	1.60165000E-01	8.05802519E-03
3.34160000E-01	1.56579375E-01	8.09654617E-03
3.34660000E-01	1.71838750E-01	8.13000894E-03
3.35170000E-01	1.58109062E-01	8.10960071E-03
3.35680000E-01	1.73982813E-01	8.12944017E-03
3.36180000E-01	1.70638750E-01	8.15437772E-03
3.36690000E-01	1.69079375E-01	8.13309340E-03
3.37200000E-01	1.64402500E-01	8.14628863E-03
3.37700000E-01	1.61274062E-01	8.10930551E-03
3.38210000E-01	1.67191875E-01	8.17404093E-03
3.38720000E-01	1.67528125E-01	8.14886680E-03
3.39220000E-01	1.52490938E-01	8.19733582E-03
3.39730000E-01	1.68585313E-01	8.20556206E-03
3.40230000E-01	1.54310000E-01	8.19274947E-03
3.40740000E-01	1.62090938E-01	8.17650719E-03
3.41250000E-01	1.69211250E-01	8.19307348E-03
3.41750000E-01	1.50451563E-01	8.21738538E-03
3.42260000E-01	1.67616250E-01	8.18357713E-03
3.42770000E-01	1.55815000E-01	8.24354569E-03
3.43270000E-01	1.61477187E-01	8.17541797E-03
3.43780000E-01	1.56187188E-01	8.22980543E-03
3.44290000E-01	1.65610937E-01	8.18675546E-03
3.44790000E-01	1.49607187E-01	8.25434934E-03
3.45300000E-01	1.58494062E-01	8.24941412E-03
3.45810000E-01	1.59067813E-01	8.24868950E-03
3.46310000E-01	1.55917813E-01	8.25400871E-03
3.46820000E-01	1.59536562E-01	8.24161437E-03
3.47330000E-01	1.64356250E-01	8.26400286E-03
3.47830000E-01	1.50237500E-01	8.28157989E-03
3.48340000E-01	1.61798125E-01	8.27730225E-03
3.48840000E-01	1.51714063E-01	8.32686519E-03
3.49350000E-01	1.66980313E-01	8.28498728E-03
3.49860000E-01	1.54708750E-01	8.37556766E-03
3.50360000E-01	1.60825313E-01	8.29795951E-03
3.50870000E-01	1.54853437E-01	8.27881138E-03
3.51380000E-01	1.51034063E-01	8.30317165E-03
3.51880000E-01	1.55970000E-01	8.27579785E-03
3.52390000E-01	1.66646250E-01	8.27662089E-03
3.52900000E-01	1.59997500E-01	8.23175848E-03
3.53400000E-01	1.57744687E-01	8.23904922E-03
3.53910000E-01	1.59196875E-01	8.06000592E-03
3.54420000E-01	1.51886250E-01	8.03836221E-03
3.54920000E-01	1.51699688E-01	7.94398368E-03
3.55430000E-01	1.69588437E-01	7.96792191E-03
3.55940000E-01	1.54265938E-01	7.86397488E-03
3.56440000E-01	1.54468437E-01	7.80220532E-03
3.56950000E-01	1.52862812E-01	7.79034402E-03
3.57450000E-01	1.56527812E-01	7.83964475E-03
3.57960000E-01	1.43730312E-01	7.90727689E-03
3.58470000E-01	1.49984687E-01	7.97832678E-03
3.58970000E-01	1.55662813E-01	7.94874270E-03
3.59480000E-01	1.51183437E-01	7.95694574E-03
3.59990000E-01	1.41639062E-01	7.94032867E-03
3.60490000E-01	1.54145937E-01	7.97432044E-03
3.61000000E-01	1.61689687E-01	7.98995709E-03
3.61510000E-01	1.51271875E-01	7.96473561E-03
3.62010000E-01	1.53024063E-01	7.97700632E-03
3.62520000E-01	1.48083438E-01	8.02310726E-03
3.63030000E-01	1.48791250E-01	7.98858850E-03
3.63530000E-01	1.53566563E-01	8.05274211E-03
3.64040000E-01	1.43795625E-01	8.01862222E-03
3.64550000E-01	1.54963125E-01	8.05036727E-03
3.65050000E-01	1.47956875E-01	8.10174638E-03
3.65560000E-01	1.57704375E-01	8.11694743E-03
3.66060000E-01	1.50211250E-01	8.18230583E-03
3.66570000E-01	1.48622500E-01	8.15503417E-03
3.67080000E-01	1.45097812E-01	8.16087107E-03
3.67580000E-01	1.46582500E-01	8.20340780E-03
3.68090000E-01	1.49219062E-01	8.28320951E-03
3.68600000E-01	1.44619063E-01	8.37153972E-03
3.69100000E-01	1.52973750E-01	8.48565150E-03
3.69610000E-01	1.41205937E-01	8.46517559E-03
3.70120000E-01	1.47347188E-01	8.49614139E-03
3.70620000E-01	1.35918437E-01	8.51840005E-03
3.71130000E-01	1.48256875E-01	8.61163972E-03
3.71640000E-01	1.43550937E-01	8.56525893E-03
3.72140000E-01	1.36849063E-01	8.47626325E-03
3.72650000E-01	1.36387813E-01	8.51727248E-03
3.73150000E-01	1.43432500E-01	8.56683088E-03
3.73660000E-01	1.40858438E-01	8.55487342E-03
3.74170000E-01	1.42651562E-01	8.60715265E-03
3.74670000E-01	1.47568437E-01	8.67330367E-03
3.75180000E-01	1.45456250E-01	8.68714637E-03
3.75690000E-01	1.41416875E-01	8.72712456E-03
3.76190000E-01	1.46010937E-01	8.76958520E-03
3.76700000E-01	1.47480312E-01	8.78398003E-03
3.77210000E-01	1.50529687E-01	8.82622850E-03
3.77710000E-01	1.49774062E-01	8.83968579E-03
3.78220000E-01	1.36057188E-01	8.92821923E-03
3.78730000E-01	1.46140938E-01	8.95806652E-03
3.79230000E-01	1.29365625E-01	8.97352262E-03
3.79740000E-01	1.45258750E-01	9.00480571E-03
3.80240000E-01	1.31695000E-01	9.04817762E-03
3.80750000E-01	1.34099375E-01	9.06921449E-03
3.81260000E-01	1.34961250E-01	9.17393194E-03
3.81760000E-01	1.35614375E-01	9.15280677E-03
3.82270000E-01	1.37357500E-01	9.20462512E-03
3.82780000E-01	1.40591875E-01	9.22546595E-03
3.83280000E-01	1.27013750E-01	9.25181814E-03
3.83790000E-01	1.39763125E-01	9.26883219E-03
3.84300000E-01	1.41481250E-01	9.34760901E-03
3.84800000E-01	1.28030000E-01	9.42786506E-03
3.85310000E-01	1.33452500E-01	9.38644300E-03
3.85820000E-01	1.48489375E-01	9.45772843E-03
3.86320000E-01	1.23970937E-01	9.51676222E-03
3.86830000E-01	1.27079375E-01	9.47285244E-03
3.87330000E-01	1.39623750E-01	9.55554297E-03
3.87840000E-01	1.37361875E-01	9.62159887E-03
3.88350000E-01	1.22437187E-01	9.63989395E-03
3.88850000E-01	1.31001875E-01	9.68777431E-03
3.89360000E-01	1.30455938E-01	9.74205207E-03
3.89870000E-01	1.30770625E-01	9.74433493E-03
3.90370000E-01	1.23602188E-01	9.88003477E-03
3.90880000E-01	1.30915625E-01	9.77214356E-03
3.91390000E-01	1.27100000E-01	9.93897077E-03
3.91890000E-01	1.34758438E-01	9.96621294E-03
3.92400000E-01	1.32461562E-01	9.96778476E-03
3.92900000E-01	1.36050000E-01	1.00396972E-02
3.93410000E-01	1.41888125E-01	1.00952369E-02
3.93920000E-01	1.33168750E-01	1.01521425E-02
3.94420000E-01	1.25230938E-01	1.16343387E-02
3.94930000E-01	1.26590312E-01	1.01920150E-02
3.95440000E-01	1.23994062E-01	1.03032863E-02
3.95940000E-01	1.30967187E-01	1.01872993E-02
3.96450000E-01	1.37585937E-01	1.03126595E-02
3.96960000E-01	1.18531875E-01	1.04240090E-02
3.97460000E-01	1.32831250E-01	1.03988145E-02
3.97970000E-01	1.22651563E-01	1.04269330E-02
3.98470000E-01	1.27724687E-01	1.05743268E-02
3.98980000E-01	1.36980000E-01	1.05886143E-02
3.99490000E-01	1.30576250E-01	1.05484643E-02
3.99990000E-01	1.32586250E-01	1.05976100E-02
4.00500000E-01	1.31214375E-01	1.07300124E-02
4.01010000E-01	1.30055313E-01	1.06999431E-02
4.01510000E-01	1.25003750E-01	1.07079266E-02
4.02020000E-01	1.28561562E-01	1.08815023E-02
4.02530000E-01	1.31484688E-01	1.08394604E-02
4.03030000E-01	1.36455625E-01	1.08171635E-02
4.03540000E-01	1.29037500E-01	1.08888445E-02
4.04050000E-01	1.38197188E-01	1.08751584E-02
4.04550000E-01	1.33715937E-01	1.09824034E-02
4.05060000E-01	1.24931562E-01	1.09624361E-02
4.05560000E-01	1.26887812E-01	1.10108502E-02
4.06070000E-01	1.34092813E-01	1.10288692E-02
4.06580000E-01	1.16867500E-01	1.10411354E-02
4.07080000E-01	1.14034063E-01	1.11670282E-02
4.07590000E-01	1.26488437E-01	1.13322439E-02
4.08100000E-01	1.28331250E-01	1.11878347E-02
4.08600000E-01	1.21402188E-01	1.12038290E-02
4.09110000E-01	1.28642188E-01	1.12275339E-02
4.09620000E-01	1.14613437E-01	1.12861607E-02
4.10120000E-01	1.17605313E-01	1.12620750E-02
4.10630000E-01	1.41931250E-01	1.13407779E-02
4.11130000E-01	1.26064062E-01	1.13385412E-02
4.11640000E-01	1.20992188E-01	1.11988373E-02
4.12150000E-01	1.12365938E-01	1.12127492E-02
4.12650000E-01	1.20583438E-01	1.13976902E-02
4.13160000E-01	1.13253125E-01	1.13477202E-02
4.13670000E-01	1.28822500E-01	1.13930061E-02
4.14170000E-01	1.24430937E-01	1.14060635E-02
4.14680000E-01	1.23283125E-01	1.15076001E-02
4.15180000E-01	1.23023125E-01	1.14076536E-02
4.15690000E-01	1.13880937E-01	1.14819899E-02
4.16200000E-01	1.20759687E-01	1.15511060E-02
4.16700000E-01	1.23457812E-01	1.16622138E-02
4.17210000E-01	1.16075937E-01	1.15459497E-02
4.17720000E-01	1.25621875E-01	1.16770768E-02
4.18220000E-01	1.34725312E-01	1.16981573E-02
4.18730000E-01	1.33943125E-01	1.17353722E-02
4.19240000E-01	1.26281875E-01	1.17735200E-02
4.19740000E-01	1.23604063E-01	1.19426750E-02
4.20250000E-01	1.25215938E-01	1.19580903E-02
4.20750000E-01	1.04135313E-01	1.19718788E-02
4.21260000E-01	1.22508437E-01	1.19499806E-02
4.21770000E-01	1.28571250E-01	1.20855124E-02
4.22270000E-01	1.36829063E-01	1.22279636E-02
4.22780000E-01	1.22844375E-01	1.21985584E-02
4.23290000E-01	1.10403125E-01	1.23239106E-02
4.23790000E-01	1.06306875E-01	1.25053178E-02
4.24300000E-01	1.06915625E-01	1.24132946E-02
4.24810000E-01	1.11383750E-01	1.25219004E-02
4.25310000E-01	1.13650000E-01	1.26345100E-02
4.25820000E-01	1.07655312E-01	1.28231269E-02
4.26320000E-01	1.20083438E-01	1.28023646E-02
4.26830000E-01	1.15725000E-01	1.29089712E-02
4.27340000E-01	1.29945937E-01	1.30292696E-02
4.27840000E-01	1.34957812E-01	1.29721004E-02
4.28350000E-01	1.16041250E-01	1.32062199E-02
4.28860000E-01	1.21465000E-01	1.32834294E-02
4.29360000E-01	1.07820313E-01	1.33971490E-02
4.29870000E-01	1.35710000E-01	1.33989466E-02
4.30370000E-01	1.24514688E-01	1.35955177E-02
4.30880000E-01	1.23267813E-01	1.36378559E-02
4.31390000E-01	1.18394062E-01	1.37692412E-02
4.31890000E-01	1.12778437E-01	1.38129029E-02
4.32400000E-01	1.29908438E-01	1.39499095E-02
4.32910000E-01	1.34945625E-01	1.42782465E-02
4.33410000E-01	1.19085000E-01	1.41100273E-02
4.33920000E-01	1.09603750E-01	1.43117658E-02
4.34430000E-01	1.27206563E-01	1.44174992E-02
4.34930000E-01	9.87971875E-02	1.47122950E-02
4.35440000E-01	1.03642500E-01	1.46198482E-02
4.35940000E-01	1.11079688E-01	1.47232920E-02
4.36450000E-01	1.25383438E-01	1.48814322E-02
4.36960000E-01	1.15619375E-01	1.49101132E-02
4.37460000E-01	1.13582812E-01	1.50324185E-02
4.37970000E-01	1.38803750E-01	1.51633172E-02
4.38480000E-01	1.15337500E-01	1.53295502E-02
4.38980000E-01	1.22360937E-01	1.53568492E-02
4.39490000E-01	1.15835938E-01	1.55237519E-02
4.39990000E-01	1.22909375E-01	1.57383018E-02
