## Supplementary material for "Disordered proteins interact with the chemical environment to tune their protective function during drying": File S1: 10T Fit - 4.csv

#q**2_data	ln(I(q))_data	error_data	q**2_fit	ln(I(q))_fit	normalized_residual
0.00012996	1.92460097706178	0.9461506269064588	0.00034224999999999994	1.5569749035779845	0.9145288530583684
0.0001418481	1.9813405451668202	0.7984476787204657	0.000361	1.5464515219319757	0.15502641530109668
0.00015425640000000002	1.8875734463476224	0.6923546435895281	0.0003806401	1.5354285743124678	0.7711029619068688
0.00016692639999999997	1.8396133793754246	0.39683180276979074	0.00040080039999999996	1.524113665992573	0.4456754153942485
0.00018036489999999998	1.8706265353365519	0.3197056060400518	0.0004210704	1.5127371888744612	-0.021264314089690903
0.00019432359999999998	1.8443378095070118	0.2510257936482554	0.0004422609	1.5008440838734078	0.3234670186046996
0.0002085136	1.8220738160709673	0.17510090589248367	0.0004639716	1.4886590181719679	-0.05096308700438114
0.0002235025	1.768116917047896	0.1670649862845517	0.0004857616	1.476429445581753	0.03415113521823683
0.00023901159999999998	1.7372792299924154	0.13791565926313826	0.0005085025	1.4636661831991546	-1.1827889038445738
0.00025472159999999995	1.6641064905373162	0.11046614097968718	0.0005317636000000001	1.4506109601161694	-0.9303398019208846
0.00027126089999999993	1.639987660419894	0.08870486617937373	0.0005550736000000001	1.4375282920538515	-0.422537725256753
0.0002883204	1.6344694295410676	0.07788604505760914	0.0005793649	1.423894872289708	0.5350988551003522
0.00030555039999999995	1.6314705807511733	0.06520708170361389	0.0006041764	1.4099694918251777	-0.23354434377168862
0.00032364009999999996	1.6027241434393484	0.051745200730232595	0.0006295081	1.3957521506602604	0.6681013838568628
0.00034224999999999994	1.5967941093792535	0.04354067744074507	0.0006548481000000001	1.3815301511450677	0.017615814096034986
0.000361	1.5526395603523715	0.039916025977748716	0.0006812100000000001	1.3667346132989924	-0.7156442198030623
0.0003806401	1.561389765801552	0.03366760701435326	0.0007080921	1.35164711475253	0.767681497788531
0.00040080039999999996	1.5374092296745097	0.029832391966640934
0.0004210704	1.5122032105245402	0.025111477740062553
0.0004422609	1.5082443717533565	0.0228780291476712
0.0004639716	1.4877034456463887	0.018750287350078682
0.0004857616	1.4770097350438054	0.01699180593394962
0.0005085025	1.4445828633915223	0.01613417216343789
0.0005317636000000001	1.4372621287793645	0.014348339509116306
0.0005550736000000001	1.4319364729872879	0.01323389305219018
0.0005793649	1.4303342486644584	0.012033993930976924
0.0006041764	1.407228825587829	0.01173510003748182
0.0006295081	1.403219865720006	0.011177517724383948
0.0006548481000000001	1.3817109257094815	0.010262061317647383
0.0006812100000000001	1.3595466030389758	0.010044111390985105
0.0007080921	1.3590174353169024	0.009600753158183761
0.0007349520999999999	1.333786023603156	0.009286376785680202
0.0007628644	1.323863907113292	0.009006846775313958
0.0007912968999999999	1.3042320472890774	0.00898314342466925
