## Supplementary material for "Disordered proteins interact with the chemical environment to tune their protective function during drying": File S1: 100S - 4.csv

Q	I(Q)	Error
1.14000000E-02	1.04509287E+01	6.56322241E+00
1.19100000E-02	9.74749211E+00	5.84332327E+00
1.24200000E-02	9.21448632E+00	4.63037340E+00
1.29200000E-02	8.87739263E+00	2.50938659E+00
1.34300000E-02	8.24077316E+00	2.09939421E+00
1.39400000E-02	8.00803026E+00	1.60252381E+00
1.44400000E-02	7.89316368E+00	1.09299088E+00
1.49500000E-02	7.60751000E+00	9.91927182E-01
1.54600000E-02	7.32757632E+00	7.94469222E-01
1.59600000E-02	7.13002368E+00	5.86563261E-01
1.64700000E-02	6.74810289E+00	4.61921395E-01
1.69800000E-02	6.58078553E+00	4.01678297E-01
1.74800000E-02	6.35766211E+00	3.36180369E-01
1.79900000E-02	6.46358500E+00	2.60709537E-01
1.85000000E-02	6.13559395E+00	2.16884055E-01
1.90000000E-02	6.00172105E+00	1.90865837E-01
1.95100000E-02	6.01812079E+00	1.61201514E-01
2.00200000E-02	5.78972737E+00	1.39604348E-01
2.05200000E-02	5.76591447E+00	1.15505104E-01
2.10300000E-02	5.63181895E+00	1.04804412E-01
2.15400000E-02	5.57007684E+00	8.33376686E-02
2.20400000E-02	5.46648105E+00	7.55925345E-02
2.25500000E-02	5.40657816E+00	6.94302518E-02
2.30600000E-02	5.33017342E+00	6.09336493E-02
2.35600000E-02	5.20486026E+00	5.65640881E-02
2.40700000E-02	5.13812579E+00	5.14427152E-02
2.45800000E-02	5.15467737E+00	4.86528864E-02
2.50900000E-02	5.07354079E+00	4.54232285E-02
2.55900000E-02	5.02775211E+00	4.16928962E-02
2.61000000E-02	4.90158342E+00	3.94233656E-02
2.66100000E-02	4.83030158E+00	3.78669927E-02
2.71100000E-02	4.83600868E+00	3.52451075E-02
2.76200000E-02	4.67083632E+00	3.39806378E-02
2.81300000E-02	4.68236395E+00	3.32010730E-02
2.86300000E-02	4.55262132E+00	3.18872079E-02
2.91400000E-02	4.53908211E+00	3.18425019E-02
2.96500000E-02	4.43345447E+00	3.14212229E-02
3.01500000E-02	4.38755211E+00	3.03659041E-02
3.06600000E-02	4.29415395E+00	3.03225718E-02
3.11700000E-02	4.25465237E+00	2.92234457E-02
3.16700000E-02	4.14389079E+00	2.92890209E-02
3.21800000E-02	4.10755789E+00	2.93320800E-02
3.26900000E-02	4.01884816E+00	2.85351867E-02
3.31900000E-02	4.01687553E+00	2.81956090E-02
3.37000000E-02	3.88556526E+00	2.74065797E-02
3.42100000E-02	3.83169895E+00	2.71053861E-02
3.47100000E-02	3.72427789E+00	2.68644298E-02
3.52200000E-02	3.72040211E+00	2.64763386E-02
3.57300000E-02	3.68797211E+00	2.59944159E-02
3.62300000E-02	3.62320105E+00	2.58154340E-02
3.67400000E-02	3.56837895E+00	2.56451964E-02
3.72500000E-02	3.46219132E+00	2.49699245E-02
3.77500000E-02	3.45333158E+00	2.49745358E-02
3.82600000E-02	3.37755395E+00	2.45919777E-02
3.87700000E-02	3.29021237E+00	2.39858361E-02
3.92700000E-02	3.28387342E+00	2.39155502E-02
3.97800000E-02	3.21445763E+00	2.32645584E-02
4.02900000E-02	3.16570895E+00	2.32832382E-02
4.08000000E-02	3.10975053E+00	2.30389911E-02
4.13000000E-02	3.03500921E+00	2.26002327E-02
4.18100000E-02	3.01437053E+00	2.26893812E-02
4.23200000E-02	2.99221211E+00	2.23063503E-02
4.28200000E-02	2.92406974E+00	2.21389138E-02
4.33300000E-02	2.88994184E+00	2.18358442E-02
4.38400000E-02	2.83527316E+00	2.18822901E-02
4.43400000E-02	2.80342053E+00	2.14716172E-02
4.48500000E-02	2.74243342E+00	2.11617798E-02
4.53600000E-02	2.69981395E+00	2.11619394E-02
4.58600000E-02	2.68731816E+00	2.05450634E-02
4.63700000E-02	2.61693500E+00	2.08410878E-02
4.68800000E-02	2.59464237E+00	2.05299406E-02
4.73800000E-02	2.54169579E+00	2.03815106E-02
4.78900000E-02	2.49838342E+00	2.02231095E-02
4.84000000E-02	2.47642053E+00	1.96191662E-02
4.89000000E-02	2.39992000E+00	1.98525614E-02
4.94100000E-02	2.41036289E+00	1.96560933E-02
4.99200000E-02	2.35743947E+00	1.91640092E-02
5.04200000E-02	2.32511158E+00	1.87001771E-02
5.09300000E-02	2.31091237E+00	1.87771123E-02
5.14400000E-02	2.27057868E+00	1.86566407E-02
5.19400000E-02	2.24452237E+00	1.83309995E-02
5.24500000E-02	2.18209342E+00	1.83351296E-02
5.29600000E-02	2.13950658E+00	1.79453594E-02
5.34600000E-02	2.14331526E+00	1.80025165E-02
5.39700000E-02	2.09460026E+00	1.78766783E-02
5.44800000E-02	2.06320316E+00	1.76522509E-02
5.49800000E-02	2.01222500E+00	1.76327346E-02
5.54900000E-02	2.00272079E+00	1.73102597E-02
5.60000000E-02	1.96611789E+00	1.74192250E-02
5.65000000E-02	1.93000421E+00	1.72651463E-02
5.70100000E-02	1.90815079E+00	1.69936818E-02
5.75200000E-02	1.90294553E+00	1.70286854E-02
5.80300000E-02	1.86470579E+00	1.67424112E-02
5.85300000E-02	1.79583947E+00	1.66425127E-02
5.90400000E-02	1.79987237E+00	1.66805852E-02
5.95500000E-02	1.77000579E+00	1.64582920E-02
6.00500000E-02	1.76276974E+00	1.62024747E-02
6.05600000E-02	1.70154605E+00	1.62995676E-02
6.10700000E-02	1.71537132E+00	1.62691397E-02
6.15700000E-02	1.66194000E+00	1.60192278E-02
6.20800000E-02	1.66379000E+00	1.58645144E-02
6.25900000E-02	1.62247211E+00	1.57701604E-02
6.30900000E-02	1.61389816E+00	1.57317705E-02
6.36000000E-02	1.58264921E+00	1.56489417E-02
6.41100000E-02	1.59712184E+00	1.55372979E-02
6.46100000E-02	1.56836079E+00	1.55444932E-02
6.51200000E-02	1.52361474E+00	1.52362471E-02
6.56300000E-02	1.50773158E+00	1.51052428E-02
6.61300000E-02	1.49366816E+00	1.51625278E-02
6.66400000E-02	1.46682105E+00	1.50489673E-02
6.71500000E-02	1.46205000E+00	1.49475989E-02
6.76500000E-02	1.44344237E+00	1.47404967E-02
6.81600000E-02	1.42095289E+00	1.47704725E-02
6.86700000E-02	1.38594526E+00	1.45931078E-02
6.91700000E-02	1.37017711E+00	1.45545730E-02
6.96800000E-02	1.36483368E+00	1.45411997E-02
7.01900000E-02	1.34024868E+00	1.42123136E-02
7.06900000E-02	1.32399974E+00	1.43045889E-02
7.12000000E-02	1.30646132E+00	1.42872557E-02
7.17100000E-02	1.28408263E+00	1.41539213E-02
7.22100000E-02	1.27447368E+00	1.40774185E-02
7.27200000E-02	1.27390184E+00	1.38070506E-02
7.32300000E-02	1.25102079E+00	1.40834332E-02
7.37300000E-02	1.23322632E+00	1.37636379E-02
7.42400000E-02	1.21615421E+00	1.36216010E-02
7.47500000E-02	1.21017158E+00	1.35801333E-02
7.52600000E-02	1.18322474E+00	1.36306909E-02
7.57600000E-02	1.16731368E+00	1.35406231E-02
7.62700000E-02	1.15630342E+00	1.34275683E-02
7.67800000E-02	1.15686658E+00	1.33772502E-02
7.72800000E-02	1.13091895E+00	1.30551843E-02
7.77900000E-02	1.13773316E+00	1.30807065E-02
7.83000000E-02	1.11437737E+00	1.30166736E-02
7.88000000E-02	1.09750368E+00	1.29649041E-02
7.93100000E-02	1.10870947E+00	1.28889523E-02
7.98200000E-02	1.07617658E+00	1.27150553E-02
8.03200000E-02	1.07542368E+00	1.30192996E-02
8.08300000E-02	1.05697368E+00	1.30074666E-02
8.13400000E-02	1.04225868E+00	1.30255850E-02
8.18400000E-02	1.02836368E+00	1.31611588E-02
8.23500000E-02	1.01572316E+00	1.29390126E-02
8.28600000E-02	1.01513421E+00	1.29957386E-02
8.33600000E-02	1.00230816E+00	1.30809047E-02
8.38700000E-02	9.94808947E-01	1.31002530E-02
8.43800000E-02	9.59514474E-01	1.29735381E-02
8.48800000E-02	9.63604737E-01	1.29607654E-02
8.53900000E-02	9.66771316E-01	1.30418566E-02
8.59000000E-02	9.58583947E-01	1.29600094E-02
8.64000000E-02	9.45181053E-01	1.29948708E-02
8.69100000E-02	9.29025789E-01	1.29350240E-02
8.74200000E-02	9.15280526E-01	1.28610196E-02
8.79200000E-02	9.13083947E-01	1.27912867E-02
8.84300000E-02	8.91722105E-01	1.29094139E-02
8.89400000E-02	8.87258158E-01	1.28635658E-02
8.94400000E-02	8.87005263E-01	1.27372589E-02
8.99500000E-02	8.88209474E-01	1.29209163E-02
9.04600000E-02	8.67303158E-01	1.32307920E-02
9.09600000E-02	8.64867632E-01	1.30607090E-02
9.14700000E-02	8.52949211E-01	1.31791128E-02
9.19800000E-02	8.47661842E-01	1.30804650E-02
9.24800000E-02	8.46325789E-01	1.29012535E-02
9.29900000E-02	8.25200789E-01	1.28397507E-02
9.35000000E-02	8.24836842E-01	1.26499233E-02
9.40100000E-02	8.11048158E-01	1.26632103E-02
9.45100000E-02	7.92107105E-01	1.26179394E-02
9.50200000E-02	7.91895263E-01	1.25506363E-02
9.55300000E-02	7.83776842E-01	1.24928511E-02
9.60300000E-02	7.84343158E-01	1.24876592E-02
9.65400000E-02	7.73360000E-01	1.23147601E-02
9.70500000E-02	7.76011842E-01	1.22851089E-02
9.75500000E-02	7.75978684E-01	1.23079441E-02
9.80600000E-02	7.53824211E-01	1.23170024E-02
9.85700000E-02	7.40008947E-01	2.34707368E-01
9.90700000E-02	7.53018947E-01	1.22305397E-02
9.95800000E-02	7.20106842E-01	1.22476754E-02
1.00090000E-01	7.35475789E-01	1.21339454E-02
1.00590000E-01	7.23650000E-01	1.20530223E-02
1.01100000E-01	7.34283947E-01	1.19618377E-02
1.01610000E-01	7.01960000E-01	1.16993019E-02
1.02110000E-01	7.02441579E-01	1.15769995E-02
1.02620000E-01	6.95079474E-01	1.15240057E-02
1.03130000E-01	6.88262368E-01	1.15953641E-02
1.03630000E-01	6.72739737E-01	1.17012010E-02
1.04140000E-01	6.83005789E-01	1.17213668E-02
1.04650000E-01	6.83383421E-01	1.18210482E-02
1.05150000E-01	6.83000263E-01	1.17714084E-02
1.05660000E-01	6.59004474E-01	1.16969995E-02
1.06170000E-01	6.54497632E-01	1.14517810E-02
1.06670000E-01	6.59604211E-01	1.13901147E-02
1.07180000E-01	6.51575789E-01	1.13030605E-02
1.07690000E-01	6.44995526E-01	1.11894654E-02
1.08190000E-01	6.40080789E-01	1.11006787E-02
1.08700000E-01	6.29235000E-01	1.09526171E-02
1.09210000E-01	6.33665000E-01	1.08887089E-02
1.09710000E-01	6.26986579E-01	1.09597269E-02
1.10220000E-01	6.14415526E-01	1.08359742E-02
1.10730000E-01	6.20098421E-01	1.08005781E-02
1.11230000E-01	6.11072632E-01	1.07194396E-02
1.11740000E-01	6.11142105E-01	1.06824736E-02
1.12250000E-01	5.97412105E-01	1.06713392E-02
1.12750000E-01	5.85087368E-01	1.06066079E-02
1.13260000E-01	5.78531579E-01	1.05588386E-02
1.13770000E-01	5.76776053E-01	1.03923235E-02
1.14280000E-01	5.85144474E-01	1.04936430E-02
1.14780000E-01	5.63025263E-01	1.04139912E-02
1.15290000E-01	5.74190789E-01	1.02882019E-02
1.15800000E-01	5.77371842E-01	1.02685777E-02
1.16300000E-01	5.50983947E-01	1.01382974E-02
1.16810000E-01	5.63528421E-01	1.01796184E-02
1.17320000E-01	5.51793947E-01	1.01176351E-02
1.17820000E-01	5.54310789E-01	1.00880239E-02
1.18330000E-01	5.42932368E-01	1.00206125E-02
1.18840000E-01	5.37448421E-01	9.97796978E-03
1.19340000E-01	5.49318684E-01	9.90615231E-03
1.19850000E-01	5.24609474E-01	9.89942511E-03
1.20360000E-01	5.19132105E-01	9.85568278E-03
1.20860000E-01	5.26488158E-01	9.76710720E-03
1.21370000E-01	5.11372105E-01	9.77570500E-03
1.21880000E-01	5.14745263E-01	9.74483103E-03
1.22380000E-01	5.08074737E-01	9.70918439E-03
1.22890000E-01	5.05516842E-01	9.62486186E-03
1.23400000E-01	5.20176579E-01	9.63631436E-03
1.23900000E-01	5.03254474E-01	9.57945600E-03
1.24410000E-01	4.88206579E-01	9.55420793E-03
1.24920000E-01	4.97113947E-01	9.48281572E-03
1.25420000E-01	4.89550000E-01	9.46398251E-03
1.25930000E-01	4.82095000E-01	9.40735064E-03
1.26440000E-01	4.77335263E-01	9.41376631E-03
1.26940000E-01	4.83567895E-01	9.43206125E-03
1.27450000E-01	4.72006842E-01	9.29150500E-03
1.27960000E-01	4.87926579E-01	9.21100102E-03
1.28460000E-01	4.76628947E-01	9.14852940E-03
1.28970000E-01	4.67260263E-01	9.11348636E-03
1.29480000E-01	4.73907105E-01	9.17455995E-03
1.29980000E-01	4.67251579E-01	9.11427456E-03
1.30490000E-01	4.59477368E-01	9.00406807E-03
1.31000000E-01	4.62971842E-01	8.98997991E-03
1.31500000E-01	4.51518158E-01	8.92910154E-03
1.32010000E-01	4.49341316E-01	8.80716294E-03
1.32520000E-01	4.57070000E-01	8.90014055E-03
1.33020000E-01	4.42621053E-01	8.81814038E-03
1.33530000E-01	4.49038421E-01	8.80590598E-03
1.34040000E-01	4.44284211E-01	8.85102407E-03
1.34540000E-01	4.43398947E-01	8.78464418E-03
1.35050000E-01	4.23818421E-01	8.79764849E-03
1.35560000E-01	4.35571579E-01	8.70562866E-03
1.36060000E-01	4.36365789E-01	8.74803032E-03
1.36570000E-01	4.21473947E-01	8.73060839E-03
1.37080000E-01	4.17065789E-01	8.66621855E-03
1.37580000E-01	4.28252105E-01	8.61597654E-03
1.38090000E-01	4.23058947E-01	8.61246288E-03
1.38600000E-01	4.18736842E-01	8.57178025E-03
1.39110000E-01	4.23117895E-01	8.51431890E-03
1.39610000E-01	4.11086842E-01	8.48806201E-03
1.40120000E-01	4.12886842E-01	8.47780736E-03
1.40630000E-01	4.03838684E-01	8.45991756E-03
1.41130000E-01	4.03505526E-01	8.46129872E-03
1.41640000E-01	4.04075263E-01	8.45421099E-03
1.42150000E-01	4.00530000E-01	8.39776051E-03
1.42650000E-01	3.89355789E-01	8.33884618E-03
1.43160000E-01	4.02446842E-01	8.35673220E-03
1.43670000E-01	3.83588947E-01	8.37980802E-03
1.44170000E-01	3.90778158E-01	8.30700043E-03
1.44680000E-01	3.85362105E-01	8.29127191E-03
1.45190000E-01	3.89530000E-01	8.26167960E-03
1.45690000E-01	3.80330000E-01	8.21275165E-03
1.46200000E-01	3.83092368E-01	8.25855439E-03
1.46710000E-01	3.76185000E-01	8.23839191E-03
1.47210000E-01	3.72142368E-01	8.19315087E-03
1.47720000E-01	3.71089211E-01	8.16690170E-03
1.48230000E-01	3.69808684E-01	8.16937330E-03
1.48730000E-01	3.60805263E-01	8.14426729E-03
1.49240000E-01	3.60558158E-01	8.11181837E-03
1.49750000E-01	3.67102895E-01	8.08831298E-03
1.50250000E-01	3.72950263E-01	8.06774595E-03
1.50760000E-01	3.55638684E-01	8.08236453E-03
1.51270000E-01	3.61791579E-01	8.03578258E-03
1.51770000E-01	3.47726842E-01	8.03277535E-03
1.52280000E-01	3.52949474E-01	7.97313491E-03
1.52790000E-01	3.63006316E-01	7.96775948E-03
1.53290000E-01	3.47797105E-01	7.95607159E-03
1.53800000E-01	3.24535526E-01	7.97309407E-03
1.54310000E-01	3.43536842E-01	7.92838982E-03
1.54810000E-01	3.31315789E-01	7.87012512E-03
1.55320000E-01	3.35211579E-01	7.95179553E-03
1.55830000E-01	3.37925263E-01	7.81114985E-03
1.56330000E-01	3.36438421E-01	7.77252213E-03
1.56840000E-01	3.35841579E-01	7.77513947E-03
1.57350000E-01	3.25785000E-01	7.70754419E-03
1.57850000E-01	3.30214474E-01	7.72701102E-03
1.58360000E-01	3.19015263E-01	7.78696832E-03
1.58870000E-01	3.20877895E-01	7.75380708E-03
1.59370000E-01	3.20501053E-01	7.70633300E-03
1.59880000E-01	3.21689737E-01	7.66331895E-03
1.60390000E-01	3.27497105E-01	7.67247096E-03
1.60890000E-01	3.16148421E-01	7.70045649E-03
1.61400000E-01	3.13674737E-01	7.64151802E-03
1.61910000E-01	3.05584737E-01	7.59712400E-03
1.62410000E-01	3.07578421E-01	7.63492901E-03
1.62920000E-01	3.11137105E-01	7.57417270E-03
1.63430000E-01	3.05863947E-01	7.56758704E-03
1.63930000E-01	3.09182105E-01	7.60623149E-03
1.64440000E-01	3.09735526E-01	7.52294282E-03
1.64950000E-01	3.01075000E-01	7.54843139E-03
1.65450000E-01	3.03151316E-01	7.54460823E-03
1.65960000E-01	2.97764737E-01	7.51008334E-03
1.66470000E-01	2.99648947E-01	7.52228425E-03
1.66970000E-01	2.94327895E-01	7.42990993E-03
1.67480000E-01	2.92969211E-01	7.46191891E-03
1.67990000E-01	2.84304737E-01	7.47479071E-03
1.68490000E-01	2.91108947E-01	7.36221359E-03
1.69000000E-01	2.90857632E-01	7.42481568E-03
1.69510000E-01	2.92093421E-01	7.47218618E-03
1.70010000E-01	2.94400263E-01	7.51462328E-03
1.70520000E-01	2.88533158E-01	7.55252533E-03
1.71030000E-01	2.90445000E-01	7.60482475E-03
1.71530000E-01	2.79377368E-01	7.54057131E-03
1.72040000E-01	2.82754211E-01	7.56040031E-03
1.72550000E-01	2.76581053E-01	7.60585926E-03
1.73050000E-01	2.86635789E-01	7.60798307E-03
1.73560000E-01	2.84263421E-01	7.62707129E-03
1.74070000E-01	2.75972632E-01	7.56655333E-03
1.74570000E-01	2.87831579E-01	7.63391452E-03
1.75080000E-01	2.70729211E-01	7.59494978E-03
1.75590000E-01	2.75717895E-01	7.63269523E-03
1.76100000E-01	2.72442632E-01	7.66136588E-03
1.76600000E-01	2.71128947E-01	7.60487145E-03
1.77110000E-01	2.73182368E-01	7.58415088E-03
1.77620000E-01	2.66491579E-01	7.64344841E-03
1.78120000E-01	2.77592895E-01	7.65806349E-03
1.78630000E-01	2.72367895E-01	7.60287526E-03
1.79140000E-01	2.59635263E-01	7.56441676E-03
1.79640000E-01	2.64677895E-01	7.59612620E-03
1.80150000E-01	2.57742632E-01	7.68094709E-03
1.80660000E-01	2.53820789E-01	7.72679100E-03
1.81160000E-01	2.62130000E-01	7.75923361E-03
1.81670000E-01	2.51597632E-01	7.79630752E-03
1.82180000E-01	2.68179211E-01	7.75334978E-03
1.82680000E-01	2.45307105E-01	7.74852231E-03
1.83190000E-01	2.48531842E-01	7.81933466E-03
1.83700000E-01	2.62520789E-01	7.84497551E-03
1.84200000E-01	2.55184211E-01	7.84532944E-03
1.84710000E-01	2.53171316E-01	7.94608269E-03
1.85220000E-01	2.50791579E-01	7.94066334E-03
1.85720000E-01	2.37641316E-01	7.95879918E-03
1.86230000E-01	2.63023947E-01	7.91194577E-03
1.86740000E-01	2.45267632E-01	7.97226772E-03
1.87240000E-01	2.35997105E-01	8.01809035E-03
1.87750000E-01	2.36421053E-01	8.00938349E-03
1.88260000E-01	2.36825263E-01	8.03928699E-03
1.88760000E-01	2.45152105E-01	7.98345127E-03
1.89270000E-01	2.38421842E-01	8.05697354E-03
1.89780000E-01	2.39840263E-01	8.06163983E-03
1.90280000E-01	2.43252368E-01	8.11166289E-03
1.90790000E-01	2.35747632E-01	8.06020766E-03
1.91300000E-01	2.44619211E-01	8.07591553E-03
1.91800000E-01	2.36087632E-01	8.12847578E-03
1.92310000E-01	2.25649474E-01	8.11237934E-03
1.92820000E-01	2.37775789E-01	8.13861027E-03
1.93320000E-01	2.21380526E-01	8.14110189E-03
1.93830000E-01	2.44022368E-01	8.13424133E-03
1.94340000E-01	2.26068158E-01	8.14831035E-03
1.94840000E-01	2.23883947E-01	8.17908976E-03
1.95350000E-01	2.28737632E-01	8.17463323E-03
1.95860000E-01	2.24566316E-01	8.21891370E-03
1.96360000E-01	2.26081579E-01	8.17092569E-03
1.96870000E-01	2.31415263E-01	8.22067566E-03
1.97380000E-01	2.24825000E-01	8.23806066E-03
1.97880000E-01	2.18295263E-01	8.16067291E-03
1.98390000E-01	2.19363684E-01	8.21006171E-03
1.98900000E-01	2.21440526E-01	8.20962627E-03
1.99400000E-01	2.23043947E-01	8.21547861E-03
1.99910000E-01	2.20542368E-01	8.23634811E-03
2.00420000E-01	2.12467105E-01	8.22316254E-03
2.00920000E-01	2.22906316E-01	8.22963492E-03
2.01430000E-01	2.12546053E-01	8.25475861E-03
2.01940000E-01	2.25208421E-01	8.24896360E-03
2.02440000E-01	2.10833947E-01	8.25758133E-03
2.02950000E-01	2.27552895E-01	8.21370797E-03
2.03460000E-01	2.10352368E-01	8.25651133E-03
2.03960000E-01	2.21653684E-01	8.25879594E-03
2.04470000E-01	2.09045526E-01	8.32030091E-03
2.04980000E-01	2.12246053E-01	8.26981487E-03
2.05480000E-01	2.16056842E-01	8.26786532E-03
2.05990000E-01	2.05775789E-01	8.26814727E-03
2.06500000E-01	2.06078684E-01	8.29219109E-03
2.07000000E-01	2.05935000E-01	8.27742676E-03
2.07510000E-01	2.09674474E-01	8.20863266E-03
2.08020000E-01	2.07589737E-01	8.18888300E-03
2.08520000E-01	2.00618421E-01	8.13569790E-03
2.09030000E-01	2.03542105E-01	8.18698762E-03
2.09540000E-01	2.00406316E-01	8.20177725E-03
2.10040000E-01	1.91867368E-01	8.20643808E-03
2.10550000E-01	2.06721053E-01	8.17667490E-03
2.11060000E-01	2.03337895E-01	8.24051256E-03
2.11560000E-01	2.01081053E-01	8.25462132E-03
2.12070000E-01	2.03681842E-01	8.21118089E-03
2.12580000E-01	1.95217368E-01	8.15771028E-03
2.13080000E-01	2.02025526E-01	8.16945581E-03
2.13590000E-01	2.03230526E-01	8.22698761E-03
2.14100000E-01	1.96393158E-01	8.20748780E-03
2.14600000E-01	2.00242632E-01	8.18340395E-03
2.15110000E-01	1.94683684E-01	8.15745065E-03
2.15620000E-01	2.03664737E-01	8.16586781E-03
2.16120000E-01	1.92684211E-01	8.13043666E-03
2.16630000E-01	1.91199474E-01	8.19049584E-03
2.17140000E-01	1.93293421E-01	8.13638307E-03
2.17640000E-01	1.95580789E-01	8.09315151E-03
2.18150000E-01	1.87628421E-01	8.11829128E-03
2.18660000E-01	1.95713421E-01	8.11819901E-03
2.19160000E-01	1.96344737E-01	8.08941781E-03
2.19670000E-01	1.89613421E-01	8.10656773E-03
2.20180000E-01	1.83512105E-01	8.03524774E-03
2.20680000E-01	1.80696842E-01	8.06043733E-03
2.21190000E-01	1.92091316E-01	8.03204224E-03
2.21700000E-01	1.82896842E-01	8.01425760E-03
2.22200000E-01	1.83380789E-01	8.00352746E-03
2.22710000E-01	1.90148421E-01	7.97085172E-03
2.23220000E-01	1.84196053E-01	7.97577967E-03
2.23720000E-01	1.82982895E-01	7.97018025E-03
2.24230000E-01	1.92153684E-01	7.91333858E-03
2.24740000E-01	1.84029737E-01	7.88926030E-03
2.25240000E-01	1.74613158E-01	7.88405198E-03
2.25750000E-01	1.89848684E-01	7.90570217E-03
2.26260000E-01	1.86359737E-01	7.84941637E-03
2.26760000E-01	1.78179737E-01	7.84784827E-03
2.27270000E-01	1.71829211E-01	7.76128939E-03
2.27780000E-01	1.74181579E-01	7.80192690E-03
2.28280000E-01	1.68736053E-01	7.75834270E-03
2.28790000E-01	1.79442105E-01	7.76236672E-03
2.29300000E-01	1.66656842E-01	7.73963552E-03
2.29800000E-01	1.72066579E-01	7.70818304E-03
2.30310000E-01	1.73073421E-01	7.70195888E-03
2.30820000E-01	1.72569737E-01	7.70111566E-03
2.31320000E-01	1.76850263E-01	7.65900656E-03
2.31830000E-01	1.74581053E-01	7.62061330E-03
2.32340000E-01	1.63423684E-01	7.58591572E-03
2.32840000E-01	1.75498158E-01	7.53874987E-03
2.33350000E-01	1.67707895E-01	7.47449937E-03
2.33860000E-01	1.79445526E-01	7.45318091E-03
2.34360000E-01	1.69757895E-01	7.48330584E-03
2.34870000E-01	1.77654474E-01	7.46170332E-03
2.35380000E-01	1.64253421E-01	7.43146046E-03
2.35880000E-01	1.61841579E-01	7.45335260E-03
2.36390000E-01	1.69846579E-01	7.44131860E-03
2.36900000E-01	1.68629737E-01	7.35242469E-03
2.37400000E-01	1.64891842E-01	7.40844827E-03
2.37910000E-01	1.59329211E-01	7.40329345E-03
2.38420000E-01	1.60047105E-01	7.40427770E-03
2.38920000E-01	1.73199474E-01	7.33757937E-03
2.39430000E-01	1.63962895E-01	7.32616874E-03
2.39940000E-01	1.61665000E-01	7.35396342E-03
2.40440000E-01	1.58595789E-01	7.33035514E-03
2.40950000E-01	1.58389211E-01	7.28958324E-03
2.41450000E-01	1.71666842E-01	7.27970712E-03
2.41960000E-01	1.65470000E-01	7.25167844E-03
2.42470000E-01	1.72332895E-01	7.22981529E-03
2.42970000E-01	1.62230000E-01	7.27498841E-03
2.43480000E-01	1.63702368E-01	7.25070632E-03
2.43990000E-01	1.58061053E-01	7.17380823E-03
2.44490000E-01	1.59590789E-01	7.19515486E-03
2.45000000E-01	1.63924737E-01	7.18111537E-03
2.45510000E-01	1.52500526E-01	7.14776147E-03
2.46010000E-01	1.64370263E-01	7.15236316E-03
2.46520000E-01	1.65407368E-01	7.14991947E-03
2.47030000E-01	1.58793158E-01	7.15818068E-03
2.47530000E-01	1.51369211E-01	7.09754239E-03
2.48040000E-01	1.54883947E-01	7.12810325E-03
2.48550000E-01	1.48865526E-01	7.06371830E-03
2.49050000E-01	1.47231053E-01	7.05134338E-03
2.49560000E-01	1.51025263E-01	7.06933618E-03
2.50070000E-01	1.52026842E-01	7.06776933E-03
2.50570000E-01	1.50519737E-01	7.03515614E-03
2.51080000E-01	1.52142368E-01	6.97403002E-03
2.51590000E-01	1.58023684E-01	7.01510358E-03
2.52090000E-01	1.54734211E-01	7.01183285E-03
2.52600000E-01	1.52718684E-01	6.98863109E-03
2.53110000E-01	1.51586579E-01	6.96460209E-03
2.53610000E-01	1.45000263E-01	6.95415114E-03
2.54120000E-01	1.50961316E-01	6.91906805E-03
2.54630000E-01	1.49857368E-01	6.90510217E-03
2.55130000E-01	1.45846316E-01	6.91608671E-03
2.55640000E-01	1.54348421E-01	6.90715173E-03
2.56150000E-01	1.51606579E-01	6.82165544E-03
2.56650000E-01	1.46146053E-01	6.88807777E-03
2.57160000E-01	1.59213421E-01	6.84204798E-03
2.57670000E-01	1.47844474E-01	6.81973865E-03
2.58170000E-01	1.39914211E-01	6.76595184E-03
2.58680000E-01	1.44889474E-01	6.73928573E-03
2.59190000E-01	1.51370526E-01	6.74572702E-03
2.59690000E-01	1.41205789E-01	6.72628331E-03
2.60200000E-01	1.33329211E-01	6.71212802E-03
2.60710000E-01	1.44137368E-01	6.71138841E-03
2.61210000E-01	1.46351579E-01	6.72238966E-03
2.61720000E-01	1.42698421E-01	6.73032388E-03
2.62230000E-01	1.45133947E-01	6.70552153E-03
2.62730000E-01	1.44585526E-01	6.68813842E-03
2.63240000E-01	1.42504211E-01	6.66999995E-03
2.63750000E-01	1.41280526E-01	6.66271774E-03
2.64250000E-01	1.33893421E-01	6.66655632E-03
2.64760000E-01	1.46170000E-01	6.68601127E-03
2.65270000E-01	1.37316579E-01	6.63811852E-03
2.65770000E-01	1.38751842E-01	6.61345384E-03
2.66280000E-01	1.33923947E-01	6.65667762E-03
2.66790000E-01	1.45059737E-01	6.59617357E-03
2.67290000E-01	1.31946579E-01	6.59946868E-03
2.67800000E-01	1.35493684E-01	6.59779151E-03
2.68310000E-01	1.24146579E-01	6.54728105E-03
2.68810000E-01	1.47356316E-01	6.57311234E-03
2.69320000E-01	1.38917105E-01	6.56167912E-03
2.69830000E-01	1.34971316E-01	6.54764438E-03
2.70330000E-01	1.33396053E-01	6.53021201E-03
2.70840000E-01	1.37998421E-01	6.52206669E-03
2.71340000E-01	1.29837105E-01	6.53979505E-03
2.71850000E-01	1.32942105E-01	6.52330367E-03
2.72360000E-01	1.33728684E-01	6.48046436E-03
2.72860000E-01	1.36120789E-01	6.48009437E-03
2.73370000E-01	1.36963947E-01	6.50812351E-03
2.73880000E-01	1.39583684E-01	6.46576562E-03
2.74380000E-01	1.23445526E-01	6.45249860E-03
2.74890000E-01	1.29191842E-01	6.46575295E-03
2.75400000E-01	1.31446842E-01	6.42320233E-03
2.75900000E-01	1.36557895E-01	6.43378044E-03
2.76410000E-01	1.27679211E-01	6.43863220E-03
2.76920000E-01	1.44728684E-01	6.42570274E-03
2.77420000E-01	1.31050526E-01	6.40048139E-03
2.77930000E-01	1.21704211E-01	6.39809755E-03
2.78440000E-01	1.35841579E-01	6.40013661E-03
2.78940000E-01	1.26930263E-01	6.40380355E-03
2.79450000E-01	1.31374474E-01	6.37131095E-03
2.79960000E-01	1.22390000E-01	6.41326762E-03
2.80460000E-01	1.36708421E-01	6.40345038E-03
2.80970000E-01	1.28536316E-01	6.36148479E-03
2.81480000E-01	1.24577105E-01	6.39682997E-03
2.81980000E-01	1.28045000E-01	6.37842198E-03
2.82490000E-01	1.36097105E-01	6.36595399E-03
2.83000000E-01	1.19147105E-01	6.34788046E-03
2.83500000E-01	1.30626053E-01	6.35345420E-03
2.84010000E-01	1.17654474E-01	6.33621080E-03
2.84520000E-01	1.24175263E-01	6.28171511E-03
2.85020000E-01	1.16736842E-01	6.28232540E-03
2.85530000E-01	1.28677368E-01	6.32669505E-03
2.86040000E-01	1.26062368E-01	6.30738818E-03
2.86540000E-01	1.18725000E-01	6.30791165E-03
2.87050000E-01	1.21999474E-01	6.30960509E-03
2.87560000E-01	1.31862105E-01	6.32909729E-03
2.88060000E-01	1.23049737E-01	6.31548590E-03
2.88570000E-01	1.27755263E-01	6.31053108E-03
2.89080000E-01	1.21905526E-01	6.30701523E-03
2.89580000E-01	1.31359474E-01	6.33314635E-03
2.90090000E-01	1.21479737E-01	6.30626539E-03
2.90590000E-01	1.20140263E-01	6.33587036E-03
2.91100000E-01	1.22767895E-01	6.35968681E-03
2.91610000E-01	1.16416316E-01	6.30229551E-03
2.92110000E-01	1.26572895E-01	6.32727820E-03
2.92620000E-01	1.15923421E-01	6.35401679E-03
2.93130000E-01	1.20637632E-01	6.37051269E-03
2.93630000E-01	1.18496842E-01	6.34601210E-03
2.94140000E-01	1.26412368E-01	6.34641424E-03
2.94650000E-01	1.13143421E-01	6.33371831E-03
2.95150000E-01	1.15984737E-01	6.33994113E-03
2.95660000E-01	1.30968421E-01	6.32720469E-03
2.96170000E-01	1.22919737E-01	6.34103729E-03
2.96670000E-01	1.19743947E-01	6.33470438E-03
2.97180000E-01	1.23483158E-01	6.29799987E-03
2.97690000E-01	1.09845000E-01	6.32882524E-03
2.98190000E-01	1.12949211E-01	6.34355039E-03
2.98700000E-01	1.11588684E-01	6.26904021E-03
2.99210000E-01	1.19428684E-01	6.32025297E-03
2.99710000E-01	1.29160000E-01	6.30293487E-03
3.00220000E-01	1.10782632E-01	6.31627944E-03
3.00730000E-01	1.13496579E-01	6.27793505E-03
3.01230000E-01	1.18418684E-01	6.29054736E-03
3.01740000E-01	1.22792632E-01	6.31149781E-03
3.02250000E-01	1.01093421E-01	6.26916846E-03
3.02750000E-01	1.07813947E-01	6.25533960E-03
3.03260000E-01	1.20447632E-01	6.24706458E-03
3.03770000E-01	1.12466316E-01	6.23401687E-03
3.04270000E-01	1.08452105E-01	6.22834392E-03
3.04780000E-01	1.09503947E-01	6.20832121E-03
3.05290000E-01	1.12082105E-01	6.21800436E-03
3.05790000E-01	1.17171842E-01	6.22128581E-03
3.06300000E-01	1.13264211E-01	6.17635976E-03
3.06800000E-01	1.04892105E-01	6.15005836E-03
3.07310000E-01	1.10040789E-01	6.17456829E-03
3.07820000E-01	1.16836053E-01	6.14475078E-03
3.08320000E-01	1.03795526E-01	6.14464608E-03
3.08830000E-01	1.12585526E-01	6.11956937E-03
3.09340000E-01	1.09907105E-01	6.13738787E-03
3.09840000E-01	1.00920789E-01	6.22236789E-03
3.10350000E-01	1.05685526E-01	6.27416860E-03
3.10860000E-01	1.14164211E-01	6.35423355E-03
3.11360000E-01	1.12331053E-01	6.40676780E-03
3.11870000E-01	1.06122895E-01	6.41244460E-03
3.12380000E-01	1.10175789E-01	6.49239363E-03
3.12880000E-01	1.13708158E-01	6.50092639E-03
3.13390000E-01	1.07619474E-01	6.50256477E-03
3.13900000E-01	1.10110526E-01	6.55519230E-03
3.14400000E-01	1.00012895E-01	6.57162640E-03
3.14910000E-01	9.95731579E-02	6.59183713E-03
3.15420000E-01	1.08658421E-01	6.62447725E-03
3.15920000E-01	1.07618947E-01	6.61365650E-03
3.16430000E-01	1.05515263E-01	6.67402430E-03
3.16940000E-01	1.03045789E-01	6.69353732E-03
3.17440000E-01	1.02734474E-01	6.70120350E-03
3.17950000E-01	1.10253158E-01	6.72364611E-03
3.18450000E-01	1.02052105E-01	6.71698853E-03
3.18960000E-01	1.07781579E-01	6.74977990E-03
3.19470000E-01	1.02488158E-01	6.74587083E-03
3.19970000E-01	1.06465526E-01	6.71909054E-03
3.20480000E-01	1.05381842E-01	6.74367666E-03
3.20990000E-01	1.07597895E-01	6.72590316E-03
3.21490000E-01	1.02698947E-01	6.75719996E-03
3.22000000E-01	1.05966316E-01	6.73487774E-03
3.22510000E-01	1.01176053E-01	6.73613277E-03
3.23010000E-01	9.76278947E-02	6.73368871E-03
3.23520000E-01	9.67265789E-02	6.72872034E-03
3.24030000E-01	1.00439737E-01	6.72949693E-03
3.24530000E-01	1.01423158E-01	6.70444856E-03
3.25040000E-01	1.08853684E-01	6.76703107E-03
3.25550000E-01	1.00351842E-01	6.70670045E-03
3.26050000E-01	1.02660789E-01	6.79073128E-03
3.26560000E-01	1.08350526E-01	6.75134473E-03
3.27070000E-01	1.07923421E-01	6.75321055E-03
3.27570000E-01	1.05733947E-01	6.77194790E-03
3.28080000E-01	9.88518421E-02	6.74950676E-03
3.28590000E-01	9.41107895E-02	6.77396231E-03
3.29090000E-01	1.01110000E-01	6.77633186E-03
3.29600000E-01	1.00502368E-01	6.78940109E-03
3.30100000E-01	1.04453684E-01	6.80394900E-03
3.30610000E-01	9.34447368E-02	6.79015148E-03
3.31120000E-01	9.14907895E-02	6.81847423E-03
3.31620000E-01	1.01119211E-01	6.81495353E-03
3.32130000E-01	9.79381579E-02	6.85558222E-03
3.32640000E-01	9.61444737E-02	6.83534047E-03
3.33140000E-01	1.05640263E-01	6.86350769E-03
3.33650000E-01	9.99505263E-02	6.84670968E-03
3.34160000E-01	1.00126316E-01	6.86303624E-03
3.34660000E-01	1.00016842E-01	6.87810844E-03
3.35170000E-01	9.90073684E-02	6.87057678E-03
3.35680000E-01	9.83426316E-02	6.87789781E-03
3.36180000E-01	9.56668421E-02	6.86690046E-03
3.36690000E-01	9.18365789E-02	6.87748357E-03
3.37200000E-01	9.15744737E-02	6.89807758E-03
3.37700000E-01	9.23671053E-02	6.86658485E-03
3.38210000E-01	9.40760526E-02	6.93547969E-03
3.38720000E-01	8.68476316E-02	6.91620774E-03
3.39220000E-01	9.85463158E-02	6.91920862E-03
3.39730000E-01	9.65434211E-02	6.91197906E-03
3.40230000E-01	9.55800000E-02	6.92660950E-03
3.40740000E-01	9.76863158E-02	6.92706976E-03
3.41250000E-01	9.49357895E-02	6.94851510E-03
3.41750000E-01	9.36439474E-02	6.96282385E-03
3.42260000E-01	9.13842105E-02	6.96634833E-03
3.42770000E-01	9.45128947E-02	6.96298998E-03
3.43270000E-01	8.50463158E-02	6.94527657E-03
3.43780000E-01	9.27118421E-02	6.97065699E-03
3.44290000E-01	8.37813158E-02	6.95192450E-03
3.44790000E-01	8.83634211E-02	6.99893675E-03
3.45300000E-01	8.25478947E-02	6.96566986E-03
3.45810000E-01	8.94652632E-02	6.96084078E-03
3.46310000E-01	9.79528947E-02	6.99003342E-03
3.46820000E-01	9.44734211E-02	6.98621566E-03
3.47330000E-01	9.19907895E-02	6.98361875E-03
3.47830000E-01	8.61863158E-02	7.01315924E-03
3.48340000E-01	9.05247368E-02	7.02270460E-03
3.48840000E-01	9.59642105E-02	7.05928112E-03
3.49350000E-01	9.18610526E-02	7.02676779E-03
3.49860000E-01	9.07357895E-02	7.05479775E-03
3.50360000E-01	9.32247368E-02	7.03611292E-03
3.50870000E-01	8.37300000E-02	7.04814860E-03
3.51380000E-01	9.21073684E-02	7.05321477E-03
3.51880000E-01	8.87634211E-02	7.00899295E-03
3.52390000E-01	9.02555263E-02	7.04483841E-03
3.52900000E-01	9.31247368E-02	7.00822465E-03
3.53400000E-01	9.10794737E-02	6.98435944E-03
3.53910000E-01	8.34142105E-02	6.83969756E-03
3.54420000E-01	8.50002632E-02	6.81736678E-03
3.54920000E-01	8.02084211E-02	6.74733304E-03
3.55430000E-01	9.65315789E-02	6.76043753E-03
3.55940000E-01	8.75415789E-02	6.65648853E-03
3.56440000E-01	8.21834211E-02	6.63493153E-03
3.56950000E-01	8.23115789E-02	6.62929877E-03
3.57450000E-01	7.87678947E-02	6.65685228E-03
3.57960000E-01	8.24657895E-02	6.70714628E-03
3.58470000E-01	8.34647368E-02	6.73936350E-03
3.58970000E-01	8.50755263E-02	6.72435129E-03
3.59480000E-01	9.31763158E-02	6.75179686E-03
3.59990000E-01	9.16181579E-02	6.74553585E-03
3.60490000E-01	8.45000000E-02	6.76247308E-03
3.61000000E-01	8.60884211E-02	6.77694439E-03
3.61510000E-01	7.91157895E-02	6.77340480E-03
3.62010000E-01	9.29150000E-02	6.76540967E-03
3.62520000E-01	8.42560526E-02	6.83239061E-03
3.63030000E-01	8.75576316E-02	6.76742855E-03
3.63530000E-01	8.74668421E-02	6.84323262E-03
3.64040000E-01	8.46752632E-02	6.81899603E-03
3.64550000E-01	8.81481579E-02	6.86804067E-03
3.65050000E-01	9.07934211E-02	6.88976188E-03
3.65560000E-01	9.16173684E-02	6.88865763E-03
3.66060000E-01	7.87897368E-02	6.93424776E-03
3.66570000E-01	8.69778947E-02	6.88548447E-03
3.67080000E-01	8.54836842E-02	6.93094087E-03
3.67580000E-01	7.90171053E-02	6.96622650E-03
3.68090000E-01	8.27357895E-02	7.01861881E-03
3.68600000E-01	8.23507895E-02	7.10897324E-03
3.69100000E-01	8.13352632E-02	7.16882765E-03
3.69610000E-01	6.95992105E-02	7.17648143E-03
3.70120000E-01	7.98239474E-02	7.18625537E-03
3.70620000E-01	8.66650000E-02	7.22863848E-03
3.71130000E-01	8.39792105E-02	7.28253679E-03
3.71640000E-01	6.81131579E-02	7.28552320E-03
3.72140000E-01	8.31205263E-02	7.18349308E-03
3.72650000E-01	8.83589474E-02	7.24031451E-03
3.73150000E-01	7.14268421E-02	7.28441879E-03
3.73660000E-01	8.20997368E-02	7.25515319E-03
3.74170000E-01	8.20550000E-02	7.29544149E-03
3.74670000E-01	8.51818421E-02	7.32277142E-03
3.75180000E-01	7.51231579E-02	7.39379618E-03
3.75690000E-01	7.74515789E-02	7.40877370E-03
3.76190000E-01	7.37005263E-02	7.44884646E-03
3.76700000E-01	8.02126316E-02	7.48123833E-03
3.77210000E-01	7.10394737E-02	7.48888768E-03
3.77710000E-01	7.44084211E-02	7.53097938E-03
3.78220000E-01	7.71844737E-02	7.61220873E-03
3.78730000E-01	7.74131579E-02	7.60219783E-03
3.79230000E-01	8.14005263E-02	7.62793267E-03
3.79740000E-01	7.60028947E-02	7.65498233E-03
3.80240000E-01	7.86978947E-02	7.68680770E-03
3.80750000E-01	8.11218421E-02	7.70883954E-03
3.81260000E-01	7.60818421E-02	7.75550015E-03
3.81760000E-01	6.29442105E-02	7.77030591E-03
3.82270000E-01	7.16550000E-02	7.84211554E-03
3.82780000E-01	8.13115789E-02	7.82242175E-03
3.83280000E-01	7.52094737E-02	7.90211141E-03
3.83790000E-01	7.54400000E-02	7.94867611E-03
3.84300000E-01	7.39294737E-02	7.96122027E-03
3.84800000E-01	7.86323684E-02	8.02887630E-03
3.85310000E-01	6.88115789E-02	8.03080114E-03
3.85820000E-01	7.08863158E-02	8.05684101E-03
3.86320000E-01	7.32681579E-02	8.10393721E-03
3.86830000E-01	7.19913158E-02	8.09432233E-03
3.87330000E-01	7.77586842E-02	8.14043483E-03
3.87840000E-01	6.85913158E-02	8.19844036E-03
3.88350000E-01	6.31210526E-02	8.23785418E-03
3.88850000E-01	7.84955263E-02	8.20492229E-03
3.89360000E-01	7.65471053E-02	8.29073217E-03
3.89870000E-01	7.44100000E-02	8.28326633E-03
3.90370000E-01	6.59992105E-02	8.38641913E-03
3.90880000E-01	7.79934211E-02	8.34600366E-03
3.91390000E-01	6.72926316E-02	8.48788372E-03
3.91890000E-01	7.63200000E-02	8.49567784E-03
3.92400000E-01	7.48639474E-02	8.49405523E-03
3.92900000E-01	6.82278947E-02	8.54913470E-03
3.93410000E-01	6.71250000E-02	8.60398665E-03
3.93920000E-01	7.55686842E-02	8.63277374E-03
3.94420000E-01	7.25010526E-02	1.01620324E-02
3.94930000E-01	7.56936842E-02	8.69778181E-03
3.95440000E-01	8.48971053E-02	8.75553146E-03
3.95940000E-01	7.19455263E-02	8.73306106E-03
3.96450000E-01	7.23242105E-02	8.78493572E-03
3.96960000E-01	7.56173684E-02	8.87168316E-03
3.97460000E-01	7.36739474E-02	8.84636638E-03
3.97970000E-01	7.03802632E-02	8.96629151E-03
3.98470000E-01	7.83194737E-02	9.00029184E-03
3.98980000E-01	7.13592105E-02	8.98000462E-03
3.99490000E-01	7.58881579E-02	8.99960507E-03
3.99990000E-01	7.12515789E-02	9.02712618E-03
4.00500000E-01	7.54631579E-02	9.16499185E-03
4.01010000E-01	6.59697368E-02	9.14414879E-03
4.01510000E-01	6.55581579E-02	9.15932170E-03
4.02020000E-01	8.33828947E-02	9.31922839E-03
4.02530000E-01	6.78607895E-02	9.21588461E-03
4.03030000E-01	6.50384211E-02	9.25673894E-03
4.03540000E-01	7.13744737E-02	9.32789503E-03
4.04050000E-01	8.32715789E-02	9.36889673E-03
4.04550000E-01	6.28928947E-02	9.36570890E-03
4.05060000E-01	7.68323684E-02	9.40641714E-03
4.05560000E-01	6.95547368E-02	9.44123639E-03
4.06070000E-01	6.27271053E-02	9.45378708E-03
4.06580000E-01	6.46271053E-02	9.45276663E-03
4.07080000E-01	8.49307895E-02	9.57089903E-03
4.07590000E-01	6.39871053E-02	9.63112035E-03
4.08100000E-01	7.16947368E-02	9.58605189E-03
4.08600000E-01	6.54836842E-02	9.59995956E-03
4.09110000E-01	6.87657895E-02	9.61256720E-03
4.09620000E-01	7.83923684E-02	9.62809918E-03
4.10120000E-01	7.21781579E-02	9.61758481E-03
4.10630000E-01	7.54444737E-02	9.65385501E-03
4.11130000E-01	5.81834211E-02	9.75074128E-03
4.11640000E-01	6.84257895E-02	9.60793571E-03
4.12150000E-01	6.85718421E-02	9.66196257E-03
4.12650000E-01	6.45252632E-02	9.73887321E-03
4.13160000E-01	6.68236842E-02	9.72655391E-03
4.13670000E-01	7.53005263E-02	9.73451342E-03
4.14170000E-01	7.15139474E-02	9.72693336E-03
4.14680000E-01	7.62213158E-02	9.81583121E-03
4.15180000E-01	6.42889474E-02	9.81017929E-03
4.15690000E-01	4.97226316E-02	9.80303319E-03
4.16200000E-01	6.08900000E-02	9.83227911E-03
4.16700000E-01	7.49468421E-02	1.00071852E-02
4.17210000E-01	6.54976316E-02	9.89716916E-03
4.17720000E-01	7.36121053E-02	9.96657276E-03
4.18220000E-01	6.31668421E-02	1.00115991E-02
4.18730000E-01	7.90331579E-02	1.00565800E-02
4.19240000E-01	6.60855263E-02	1.00794873E-02
4.19740000E-01	6.80123684E-02	1.01332967E-02
4.20250000E-01	7.15052632E-02	1.02483069E-02
4.20750000E-01	6.79663158E-02	1.02272999E-02
4.21260000E-01	5.57934211E-02	1.02142403E-02
4.21770000E-01	6.68271053E-02	1.03856501E-02
4.22270000E-01	7.38023684E-02	1.04547702E-02
4.22780000E-01	6.60489474E-02	1.04120588E-02
4.23290000E-01	6.52107895E-02	1.05547170E-02
4.23790000E-01	7.39313158E-02	1.06463324E-02
4.24300000E-01	8.29123684E-02	1.06379645E-02
4.24810000E-01	5.01694737E-02	1.06588160E-02
4.25310000E-01	6.16184211E-02	1.08188750E-02
4.25820000E-01	7.09034211E-02	1.09946583E-02
4.26320000E-01	7.39200000E-02	1.09213434E-02
4.26830000E-01	6.63744737E-02	1.10835797E-02
4.27340000E-01	5.56542105E-02	1.12067109E-02
4.27840000E-01	8.15918421E-02	1.11201051E-02
4.28350000E-01	5.93089474E-02	1.12280223E-02
4.28860000E-01	6.34900000E-02	1.13881041E-02
4.29360000E-01	6.18892105E-02	1.15478225E-02
4.29870000E-01	7.17228947E-02	1.14322064E-02
4.30370000E-01	7.30215789E-02	1.15905965E-02
4.30880000E-01	6.45281579E-02	1.16176479E-02
4.31390000E-01	5.38947368E-02	1.18035293E-02
4.31890000E-01	6.49976316E-02	1.18482057E-02
4.32400000E-01	4.98705263E-02	1.19726951E-02
4.32910000E-01	6.39923684E-02	1.21827303E-02
4.33410000E-01	5.98563158E-02	1.20850571E-02
4.33920000E-01	5.28565789E-02	1.21978698E-02
4.34430000E-01	5.91776316E-02	1.23549513E-02
4.34930000E-01	4.96105263E-02	1.25460680E-02
4.35440000E-01	7.10889474E-02	1.25007902E-02
4.35940000E-01	5.62434211E-02	1.26105383E-02
4.36450000E-01	8.18100000E-02	1.27443279E-02
4.36960000E-01	5.68168421E-02	1.27597121E-02
4.37460000E-01	6.06381579E-02	1.28429883E-02
4.37970000E-01	4.03015789E-02	1.30644145E-02
4.38480000E-01	7.02928947E-02	1.30932466E-02
4.38980000E-01	5.22376316E-02	1.31026650E-02
4.39490000E-01	6.36768421E-02	1.33413352E-02
4.39990000E-01	7.26644737E-02	1.34381333E-02
