## Supplementary material for "Disordered proteins interact with the chemical environment to tune their protective function during drying": File S1: 100S Fit - 4.csv

#q**2_data	ln(I(q))_data	error_data	q**2_fit	ln(I(q))_fit	normalized_residual
0.00012996	2.3466908452754405	0.6280037495615102	0.000361	1.7699663837124786	0.6942956318270432
0.0001418481	2.27701003243597	0.5994694023917502	0.0003806401	1.7592243511342176	1.3272108392591961
0.00015425640000000002	2.220776845672216	0.5025102039545922	0.00040080039999999996	1.748197798347444	0.3271096476356116
0.00016692639999999997	2.183507891140732	0.2826715787606209	0.0004210704	1.7371112458165836	0.7414248874393485
0.00018036489999999998	2.1090941696166996	0.25475694685909783	0.0004422609	1.7255212314404025	0.15643976832773399
0.00019432359999999998	2.0804448207270587	0.2001146047117959	0.0004639716	1.7136466968557085	0.2514526487339127
0.0002085136	2.0659970278734687	0.13847310461449852	0.0004857616	1.7017287896210047	-0.2237210759439104
0.0002235025	2.0291359172804024	0.13038789065016015	0.0005085025	1.689290793446903	-0.13038687065859988
0.00023901159999999998	1.991644809106499	0.10842182835156058	0.0005317636000000001	1.6765682770642885	-0.2785645130054632
0.00025472159999999995	1.96431455559881	0.08226666380440409	0.0005550736000000001	1.6638190151257413	-1.3090492726118814
0.00027126089999999993	1.9092614120482152	0.06845203793269371	0.0005793649	1.6505330371537192	-1.3828116618847492
0.0002883204	1.8841541196707932	0.0610380470794647	0.0006041764	1.6369625389731846	0.3116981128301124
0.00030555039999999995	1.8496607170059522	0.05287798615016362	0.0006295081	1.623107520584137	0.10403637565683364
0.00032364009999999996	1.8661841174251015	0.04033512934385484	0.0006548481000000001	1.6092479625608513	0.6903815604214353
0.00034224999999999994	1.8141068868426964	0.03534850199791986	0.0006812100000000001	1.594829482582396	-0.6553763604142807
0.000361	1.792046269763516	0.03180185073746472	0.0007080921	1.5801264823954284	-0.6655525639971747
0.0003806401	1.7947750494587345	0.026786021687677023	0.0007349520999999999	1.5654355696682993	1.461865319767276
0.00040080039999999996	1.7560852041205208	0.02411242172185389
0.0004210704	1.7519637655994291	0.020032399821567244
0.0004422609	1.7284324716770945	0.018609336154174486
0.0004639716	1.7174088491761743	0.014961673060151177
0.0004857616	1.6986350913172912	0.013828372184698236
0.0005085025	1.6876163899714818	0.01284181042894606
0.0005317636000000001	1.6733837742338158	0.011431832418690797
0.0005550736000000001	1.6495928544442902	0.010867551725586577
0.0005793649	1.6366883806768338	0.010011961034531232
0.0006041764	1.6399045296713566	0.009438590023724413
0.0006295081	1.624038954519405	0.008952964089601811
0.0006548481000000001	1.614972987603314	0.008292552076518347
0.0006812100000000001	1.5895582998546298	0.00804298575010277
0.0007080921	1.5749089046386484	0.007839467592828851
0.0007349520999999999	1.5760897276227304	0.007288057121518648
0.0007628644	1.5413381391590455	0.007275064993071732
0.0007912968999999999	1.5438030999220107	0.007090664748518747
0.0008196769	1.5157031813584496	0.007004142373958746
