## Supplementary material for "Disordered proteins interact with the chemical environment to tune their protective function during drying": File S1: 100T - 4.csv

Q	I(Q)	Error
1.14000000E-02	2.07382846E+00	6.47876136E+00
1.19100000E-02	2.20187821E+00	5.74124744E+00
1.24200000E-02	2.44872590E+00	4.54627215E+00
1.29200000E-02	2.12450538E+00	2.48030343E+00
1.34300000E-02	2.09722641E+00	2.06131945E+00
1.39400000E-02	2.20120641E+00	1.58064738E+00
1.44400000E-02	2.34085590E+00	1.08221229E+00
1.49500000E-02	2.15185718E+00	9.74259986E-01
1.54600000E-02	2.13471872E+00	7.80611119E-01
1.59600000E-02	2.05416821E+00	5.80397465E-01
1.64700000E-02	2.07148769E+00	4.50654454E-01
1.69800000E-02	1.87869846E+00	3.93251729E-01
1.74800000E-02	1.97707385E+00	3.30113959E-01
1.79900000E-02	1.97500769E+00	2.55206759E-01
1.85000000E-02	1.94296231E+00	2.12501647E-01
1.90000000E-02	1.90420846E+00	1.85964094E-01
1.95100000E-02	1.97527359E+00	1.58641521E-01
2.00200000E-02	1.82100744E+00	1.35901881E-01
2.05200000E-02	1.85498564E+00	1.12107097E-01
2.10300000E-02	1.81372308E+00	1.01380983E-01
2.15400000E-02	1.75207923E+00	8.02459802E-02
2.20400000E-02	1.75354077E+00	7.17790192E-02
2.25500000E-02	1.69122872E+00	6.57003829E-02
2.30600000E-02	1.69797205E+00	5.76351971E-02
2.35600000E-02	1.67750872E+00	5.25980553E-02
2.40700000E-02	1.66831744E+00	4.81014382E-02
2.45800000E-02	1.65318436E+00	4.50581097E-02
2.50900000E-02	1.67995974E+00	4.19882387E-02
2.55900000E-02	1.58874487E+00	3.77221169E-02
2.61000000E-02	1.58872590E+00	3.60331140E-02
2.66100000E-02	1.52730333E+00	3.43687256E-02
2.71100000E-02	1.50828769E+00	3.20985778E-02
2.76200000E-02	1.52660359E+00	3.08037578E-02
2.81300000E-02	1.43858256E+00	3.00698461E-02
2.86300000E-02	1.49294795E+00	2.85572510E-02
2.91400000E-02	1.45997436E+00	2.85894288E-02
2.96500000E-02	1.44916231E+00	2.81552771E-02
3.01500000E-02	1.43037692E+00	2.73291268E-02
3.06600000E-02	1.40029641E+00	2.71215273E-02
3.11700000E-02	1.37234590E+00	2.63070296E-02
3.16700000E-02	1.35382513E+00	2.61736316E-02
3.21800000E-02	1.30773308E+00	2.63003210E-02
3.26900000E-02	1.31879590E+00	2.55606548E-02
3.31900000E-02	1.26133846E+00	2.54669473E-02
3.37000000E-02	1.25903385E+00	2.46698777E-02
3.42100000E-02	1.29057641E+00	2.46238202E-02
3.47100000E-02	1.20232667E+00	2.42810725E-02
3.52200000E-02	1.21185308E+00	2.40388151E-02
3.57300000E-02	1.22959667E+00	2.35494100E-02
3.62300000E-02	1.15003077E+00	2.32891646E-02
3.67400000E-02	1.15758308E+00	2.32612874E-02
3.72500000E-02	1.14425462E+00	2.28253075E-02
3.77500000E-02	1.12972564E+00	2.25533714E-02
3.82600000E-02	1.11251692E+00	2.21705517E-02
3.87700000E-02	1.09453256E+00	2.16877403E-02
3.92700000E-02	1.08914000E+00	2.16101038E-02
3.97800000E-02	1.06772077E+00	2.11526864E-02
4.02900000E-02	1.04005769E+00	2.10857203E-02
4.08000000E-02	1.02887769E+00	2.08176076E-02
4.13000000E-02	1.00435821E+00	2.06525166E-02
4.18100000E-02	9.92837179E-01	2.06194218E-02
4.23200000E-02	9.76715897E-01	2.02027191E-02
4.28200000E-02	9.78256667E-01	2.00656059E-02
4.33300000E-02	9.56443333E-01	1.97306418E-02
4.38400000E-02	9.24956923E-01	1.98219281E-02
4.43400000E-02	9.20716154E-01	1.95854934E-02
4.48500000E-02	9.19773077E-01	1.93296430E-02
4.53600000E-02	8.90155385E-01	1.92931903E-02
4.58600000E-02	8.46347692E-01	1.87005602E-02
4.63700000E-02	8.68222051E-01	1.91371033E-02
4.68800000E-02	8.77671282E-01	1.87455716E-02
4.73800000E-02	8.38367436E-01	1.86323079E-02
4.78900000E-02	8.23472564E-01	1.83493814E-02
4.84000000E-02	7.90511538E-01	1.80688440E-02
4.89000000E-02	8.17267179E-01	1.81760866E-02
4.94100000E-02	7.96607692E-01	1.80973104E-02
4.99200000E-02	7.83347179E-01	1.75831490E-02
5.04200000E-02	7.66683333E-01	1.72793771E-02
5.09300000E-02	7.45695641E-01	1.72806093E-02
5.14400000E-02	7.40512051E-01	1.71371743E-02
5.19400000E-02	7.29952564E-01	1.67779799E-02
5.24500000E-02	7.47008462E-01	1.68141372E-02
5.29600000E-02	7.28624359E-01	1.65173060E-02
5.34600000E-02	6.90447692E-01	1.65201569E-02
5.39700000E-02	6.93503846E-01	1.65006149E-02
5.44800000E-02	6.72891282E-01	1.63330207E-02
5.49800000E-02	6.77077949E-01	1.62665199E-02
5.54900000E-02	6.69891795E-01	1.59737658E-02
5.60000000E-02	6.44385897E-01	1.60741090E-02
5.65000000E-02	6.32404615E-01	1.60259245E-02
5.70100000E-02	6.33355385E-01	1.57480762E-02
5.75200000E-02	6.28644872E-01	1.57624662E-02
5.80300000E-02	6.19401795E-01	1.54993654E-02
5.85300000E-02	6.15403077E-01	1.55048746E-02
5.90400000E-02	5.97498974E-01	1.55653853E-02
5.95500000E-02	5.90560769E-01	1.52607529E-02
6.00500000E-02	5.90752821E-01	1.50727019E-02
6.05600000E-02	5.65258205E-01	1.51287271E-02
6.10700000E-02	5.62311026E-01	1.51324332E-02
6.15700000E-02	5.49736667E-01	1.49499100E-02
6.20800000E-02	5.42987436E-01	1.47926619E-02
6.25900000E-02	5.26623590E-01	1.46012300E-02
6.30900000E-02	5.24528974E-01	1.46407624E-02
6.36000000E-02	5.16501282E-01	1.45636913E-02
6.41100000E-02	5.23239487E-01	1.43975682E-02
6.46100000E-02	5.16732308E-01	1.43211438E-02
6.51200000E-02	4.99170513E-01	1.42073118E-02
6.56300000E-02	4.99680000E-01	1.41550479E-02
6.61300000E-02	4.75962821E-01	1.41466188E-02
6.66400000E-02	4.88788974E-01	1.40409265E-02
6.71500000E-02	4.84984872E-01	1.39123545E-02
6.76500000E-02	4.84730000E-01	1.38954973E-02
6.81600000E-02	4.59186923E-01	1.38876987E-02
6.86700000E-02	4.64341026E-01	1.36468865E-02
6.91700000E-02	4.53206410E-01	1.36023189E-02
6.96800000E-02	4.64074359E-01	1.36165945E-02
7.01900000E-02	4.42108462E-01	1.33542110E-02
7.06900000E-02	4.21731538E-01	1.33582460E-02
7.12000000E-02	4.47712051E-01	1.33631320E-02
7.17100000E-02	4.37726154E-01	1.32622338E-02
7.22100000E-02	4.20468462E-01	1.31581660E-02
7.27200000E-02	4.03957436E-01	1.30177937E-02
7.32300000E-02	4.20056410E-01	1.31622234E-02
7.37300000E-02	4.29008718E-01	1.28354212E-02
7.42400000E-02	4.15773590E-01	1.28410307E-02
7.47500000E-02	3.83792564E-01	1.27188821E-02
7.52600000E-02	3.89172564E-01	1.26890252E-02
7.57600000E-02	3.85837692E-01	1.26729416E-02
7.62700000E-02	3.86061538E-01	1.26239169E-02
7.67800000E-02	3.83988718E-01	1.25626226E-02
7.72800000E-02	3.86562051E-01	1.22400968E-02
7.77900000E-02	3.72483590E-01	1.23369036E-02
7.83000000E-02	3.73250769E-01	1.22665659E-02
7.88000000E-02	3.60158718E-01	1.22499372E-02
7.93100000E-02	3.60473077E-01	1.21706787E-02
7.98200000E-02	3.61932821E-01	1.19996966E-02
8.03200000E-02	3.45352821E-01	1.22557609E-02
8.08300000E-02	3.56447436E-01	1.22902698E-02
8.13400000E-02	3.44494103E-01	1.22498839E-02
8.18400000E-02	3.44481282E-01	1.23491182E-02
8.23500000E-02	3.35542821E-01	1.22592300E-02
8.28600000E-02	3.54508718E-01	1.23352394E-02
8.33600000E-02	3.21192821E-01	1.23814636E-02
8.38700000E-02	3.23684103E-01	1.23647407E-02
8.43800000E-02	3.00794872E-01	1.22292603E-02
8.48800000E-02	3.25941538E-01	1.22301310E-02
8.53900000E-02	3.32412051E-01	1.23254946E-02
8.59000000E-02	3.19463846E-01	1.23164085E-02
8.64000000E-02	3.17154872E-01	1.22657865E-02
8.69100000E-02	3.07323590E-01	1.22287365E-02
8.74200000E-02	2.98692308E-01	1.21937725E-02
8.79200000E-02	3.14620256E-01	1.21086754E-02
8.84300000E-02	3.07871282E-01	1.22122061E-02
8.89400000E-02	3.05657949E-01	1.22823360E-02
8.94400000E-02	2.93667179E-01	1.20814718E-02
8.99500000E-02	2.82126923E-01	1.23243614E-02
9.04600000E-02	2.97536154E-01	1.25387651E-02
9.09600000E-02	2.83235897E-01	1.24513832E-02
9.14700000E-02	2.77573077E-01	1.24285003E-02
9.19800000E-02	2.67224103E-01	1.23975915E-02
9.24800000E-02	2.83710000E-01	1.22838665E-02
9.29900000E-02	2.65707692E-01	1.21954490E-02
9.35000000E-02	2.73824872E-01	1.20208412E-02
9.40100000E-02	2.70447179E-01	1.19956582E-02
9.45100000E-02	2.65887436E-01	1.20057814E-02
9.50200000E-02	2.82212051E-01	1.19000805E-02
9.55300000E-02	2.58833846E-01	1.18813104E-02
9.60300000E-02	2.63480769E-01	1.19384632E-02
9.65400000E-02	2.66242564E-01	1.17647244E-02
9.70500000E-02	2.60011538E-01	1.18121592E-02
9.75500000E-02	2.59767436E-01	1.17820379E-02
9.80600000E-02	2.60894615E-01	1.16660131E-02
9.85700000E-02	2.51366923E-01	3.55516427E-01
9.90700000E-02	2.45858718E-01	1.16205497E-02
9.95800000E-02	2.41033333E-01	1.15803766E-02
1.00090000E-01	2.60524615E-01	1.15665829E-02
1.00590000E-01	2.39897436E-01	1.15083362E-02
1.01100000E-01	2.29785128E-01	1.13989492E-02
1.01610000E-01	2.25863590E-01	1.11158746E-02
1.02110000E-01	2.35838974E-01	1.10070964E-02
1.02620000E-01	2.33826410E-01	1.09711981E-02
1.03130000E-01	2.32277179E-01	1.10362996E-02
1.03630000E-01	2.10690256E-01	1.11078894E-02
1.04140000E-01	2.12489231E-01	1.11506687E-02
1.04650000E-01	2.24321538E-01	1.12138941E-02
1.05150000E-01	2.18063846E-01	1.12448544E-02
1.05660000E-01	2.19600769E-01	1.11220162E-02
1.06170000E-01	2.24724359E-01	1.08734300E-02
1.06670000E-01	2.10850513E-01	1.08183800E-02
1.07180000E-01	2.29513590E-01	1.07582252E-02
1.07690000E-01	2.09323077E-01	1.06506595E-02
1.08190000E-01	2.11845385E-01	1.05534244E-02
1.08700000E-01	2.10760513E-01	1.05270211E-02
1.09210000E-01	2.08036154E-01	1.03754690E-02
1.09710000E-01	2.13727949E-01	1.04740712E-02
1.10220000E-01	1.93206667E-01	1.03650776E-02
1.10730000E-01	2.00216410E-01	1.02758910E-02
1.11230000E-01	1.99201538E-01	1.02249172E-02
1.11740000E-01	1.98846410E-01	1.02218912E-02
1.12250000E-01	1.90669231E-01	1.02013709E-02
1.12750000E-01	2.04150256E-01	1.01486306E-02
1.13260000E-01	1.97743077E-01	1.00898503E-02
1.13770000E-01	1.89746410E-01	9.94755377E-03
1.14280000E-01	1.96971026E-01	1.00358861E-02
1.14780000E-01	2.00725128E-01	9.91498261E-03
1.15290000E-01	1.95644359E-01	9.83186645E-03
1.15800000E-01	1.96878718E-01	9.79042053E-03
1.16300000E-01	1.87276667E-01	9.74690681E-03
1.16810000E-01	1.80917436E-01	9.74093266E-03
1.17320000E-01	1.84261795E-01	9.66028715E-03
1.17820000E-01	1.78875385E-01	9.64479662E-03
1.18330000E-01	1.85945128E-01	9.56546951E-03
1.18840000E-01	1.80324872E-01	9.54599618E-03
1.19340000E-01	1.75305641E-01	9.48465992E-03
1.19850000E-01	1.81381026E-01	9.47534739E-03
1.20360000E-01	1.71646154E-01	9.40032998E-03
1.20860000E-01	1.66669744E-01	9.36761319E-03
1.21370000E-01	1.73125641E-01	9.38710590E-03
1.21880000E-01	1.75856154E-01	9.37413025E-03
1.22380000E-01	1.65875641E-01	9.28000868E-03
1.22890000E-01	1.68259487E-01	9.23159327E-03
1.23400000E-01	1.71129744E-01	9.16216083E-03
1.23900000E-01	1.65760000E-01	9.18694955E-03
1.24410000E-01	1.62316154E-01	9.17349065E-03
1.24920000E-01	1.65476667E-01	9.07996867E-03
1.25420000E-01	1.52973333E-01	9.08072845E-03
1.25930000E-01	1.60758462E-01	9.01135704E-03
1.26440000E-01	1.70065897E-01	9.00952119E-03
1.26940000E-01	1.57737179E-01	9.00722373E-03
1.27450000E-01	1.65635128E-01	8.92270591E-03
1.27960000E-01	1.56775897E-01	8.81588506E-03
1.28460000E-01	1.66218974E-01	8.79772880E-03
1.28970000E-01	1.61590000E-01	8.77676581E-03
1.29480000E-01	1.50308718E-01	8.79132045E-03
1.29980000E-01	1.66160769E-01	8.71454344E-03
1.30490000E-01	1.46101282E-01	8.64998290E-03
1.31000000E-01	1.44544615E-01	8.60581761E-03
1.31500000E-01	1.46967179E-01	8.58649426E-03
1.32010000E-01	1.58892821E-01	8.50656326E-03
1.32520000E-01	1.50770256E-01	8.53719728E-03
1.33020000E-01	1.52309231E-01	8.51525162E-03
1.33530000E-01	1.57817949E-01	8.46926208E-03
1.34040000E-01	1.43288462E-01	8.49609322E-03
1.34540000E-01	1.45313846E-01	8.43263109E-03
1.35050000E-01	1.42070513E-01	8.44184959E-03
1.35560000E-01	1.50781026E-01	8.39340799E-03
1.36060000E-01	1.35864872E-01	8.39937093E-03
1.36570000E-01	1.35627179E-01	8.38489114E-03
1.37080000E-01	1.41526410E-01	8.30161143E-03
1.37580000E-01	1.41427949E-01	8.27077270E-03
1.38090000E-01	1.49597179E-01	8.29163269E-03
1.38600000E-01	1.38540256E-01	8.25627194E-03
1.39110000E-01	1.52033590E-01	8.16865324E-03
1.39610000E-01	1.43830000E-01	8.13995751E-03
1.40120000E-01	1.35175128E-01	8.16952398E-03
1.40630000E-01	1.42690256E-01	8.11895367E-03
1.41130000E-01	1.27579487E-01	8.15627932E-03
1.41640000E-01	1.37678718E-01	8.12385402E-03
1.42150000E-01	1.28202308E-01	8.11250552E-03
1.42650000E-01	1.37242564E-01	8.03613239E-03
1.43160000E-01	1.30578974E-01	8.04320558E-03
1.43670000E-01	1.28028974E-01	8.03370834E-03
1.44170000E-01	1.41776410E-01	8.00929940E-03
1.44680000E-01	1.30609231E-01	7.97298694E-03
1.45190000E-01	1.26325128E-01	7.97613813E-03
1.45690000E-01	1.27127179E-01	7.89018910E-03
1.46200000E-01	1.37076154E-01	7.93926311E-03
1.46710000E-01	1.20410000E-01	7.95185245E-03
1.47210000E-01	1.23469487E-01	7.88829952E-03
1.47720000E-01	1.21307692E-01	7.82770087E-03
1.48230000E-01	1.11978718E-01	7.89234430E-03
1.48730000E-01	1.27074615E-01	7.87343965E-03
1.49240000E-01	1.26203077E-01	7.82504718E-03
1.49750000E-01	1.22327949E-01	7.79921133E-03
1.50250000E-01	1.19691026E-01	7.77625703E-03
1.50760000E-01	1.15990513E-01	7.76820451E-03
1.51270000E-01	1.14342564E-01	7.74252961E-03
1.51770000E-01	1.18985641E-01	7.69533333E-03
1.52280000E-01	1.06312821E-01	7.68376405E-03
1.52790000E-01	1.23326923E-01	7.65409664E-03
1.53290000E-01	1.17378974E-01	7.67190188E-03
1.53800000E-01	1.09983333E-01	7.69113615E-03
1.54310000E-01	1.13325128E-01	7.63641474E-03
1.54810000E-01	1.12280769E-01	7.58509205E-03
1.55320000E-01	1.08872821E-01	7.66186102E-03
1.55830000E-01	1.12561538E-01	7.55099848E-03
1.56330000E-01	1.09951538E-01	7.54863157E-03
1.56840000E-01	1.10383846E-01	7.48359147E-03
1.57350000E-01	1.10437949E-01	7.46491059E-03
1.57850000E-01	1.07249487E-01	7.46765417E-03
1.58360000E-01	1.16149231E-01	7.48630093E-03
1.58870000E-01	1.13966923E-01	7.47827534E-03
1.59370000E-01	1.01028462E-01	7.44379694E-03
1.59880000E-01	1.14145897E-01	7.39626789E-03
1.60390000E-01	1.11994103E-01	7.42562746E-03
1.60890000E-01	1.06177692E-01	7.43223937E-03
1.61400000E-01	1.02245897E-01	7.40479278E-03
1.61910000E-01	1.06250769E-01	7.38659456E-03
1.62410000E-01	1.08783846E-01	7.37635387E-03
1.62920000E-01	1.00983590E-01	7.33622337E-03
1.63430000E-01	1.15348462E-01	7.31905382E-03
1.63930000E-01	1.04566667E-01	7.35176968E-03
1.64440000E-01	1.16125641E-01	7.27104636E-03
1.64950000E-01	9.86151282E-02	7.29615076E-03
1.65450000E-01	1.05182564E-01	7.29839789E-03
1.65960000E-01	1.05478718E-01	7.25031233E-03
1.66470000E-01	9.73179487E-02	7.25570515E-03
1.66970000E-01	1.03101795E-01	7.19964776E-03
1.67480000E-01	1.02665641E-01	7.24556450E-03
1.67990000E-01	9.95510256E-02	7.24819352E-03
1.68490000E-01	9.12369231E-02	7.10916800E-03
1.69000000E-01	1.00482564E-01	7.22278018E-03
1.69510000E-01	9.84782051E-02	7.24144578E-03
1.70010000E-01	8.00969231E-02	7.24476512E-03
1.70520000E-01	9.12456410E-02	7.32461811E-03
1.71030000E-01	1.06602308E-01	7.39634290E-03
1.71530000E-01	8.90861538E-02	7.26969625E-03
1.72040000E-01	9.91692308E-02	7.33273838E-03
1.72550000E-01	9.74228205E-02	7.36356667E-03
1.73050000E-01	9.60623077E-02	7.36386500E-03
1.73560000E-01	8.85556410E-02	7.38377641E-03
1.74070000E-01	9.80812821E-02	7.31951987E-03
1.74570000E-01	9.13612821E-02	7.39903101E-03
1.75080000E-01	1.02418205E-01	7.35511612E-03
1.75590000E-01	9.74628205E-02	7.35757167E-03
1.76100000E-01	9.52394872E-02	7.43532081E-03
1.76600000E-01	9.94984615E-02	7.34549357E-03
1.77110000E-01	9.27984615E-02	7.35854153E-03
1.77620000E-01	1.00518462E-01	7.41367758E-03
1.78120000E-01	8.39656410E-02	7.41130333E-03
1.78630000E-01	8.66720513E-02	7.37737406E-03
1.79140000E-01	8.90002564E-02	7.30258749E-03
1.79640000E-01	8.20294872E-02	7.34715016E-03
1.80150000E-01	9.07835897E-02	7.42651402E-03
1.80660000E-01	8.27048718E-02	7.49615210E-03
1.81160000E-01	8.65384615E-02	7.50160021E-03
1.81670000E-01	8.85207692E-02	7.52046411E-03
1.82180000E-01	8.33264103E-02	7.48247447E-03
1.82680000E-01	8.23712821E-02	7.53347038E-03
1.83190000E-01	8.44635897E-02	7.56295899E-03
1.83700000E-01	9.49602564E-02	7.56978682E-03
1.84200000E-01	7.21056410E-02	7.64429507E-03
1.84710000E-01	8.84148718E-02	7.69739208E-03
1.85220000E-01	8.49087179E-02	7.66933430E-03
1.85720000E-01	7.98717949E-02	7.70827522E-03
1.86230000E-01	9.64828205E-02	7.66822883E-03
1.86740000E-01	8.26994872E-02	7.71655028E-03
1.87240000E-01	8.30300000E-02	7.75912976E-03
1.87750000E-01	8.14464103E-02	7.75721277E-03
1.88260000E-01	9.23235897E-02	7.79172151E-03
1.88760000E-01	8.35210256E-02	7.76864137E-03
1.89270000E-01	8.60594872E-02	7.77943384E-03
1.89780000E-01	8.21356410E-02	7.82457030E-03
1.90280000E-01	7.68541026E-02	7.83840618E-03
1.90790000E-01	9.24200000E-02	7.82480866E-03
1.91300000E-01	7.53256410E-02	7.86206067E-03
1.91800000E-01	8.18174359E-02	7.89167024E-03
1.92310000E-01	7.99976923E-02	7.83232284E-03
1.92820000E-01	8.30407692E-02	7.89246362E-03
1.93320000E-01	7.26269231E-02	7.90965781E-03
1.93830000E-01	7.24217949E-02	7.88302191E-03
1.94340000E-01	8.07287179E-02	7.91354763E-03
1.94840000E-01	8.41494872E-02	7.93109078E-03
1.95350000E-01	7.43728205E-02	7.89231378E-03
1.95860000E-01	7.49033333E-02	7.92707021E-03
1.96360000E-01	8.09502564E-02	7.93299846E-03
1.96870000E-01	7.06066667E-02	7.96464915E-03
1.97380000E-01	8.12079487E-02	8.02017546E-03
1.97880000E-01	6.90274359E-02	7.93884657E-03
1.98390000E-01	8.03446154E-02	7.97835171E-03
1.98900000E-01	7.21823077E-02	7.95085663E-03
1.99400000E-01	6.51805128E-02	7.98560146E-03
1.99910000E-01	6.97164103E-02	7.98237349E-03
2.00420000E-01	7.77771795E-02	7.98414449E-03
2.00920000E-01	7.98043590E-02	7.95900754E-03
2.01430000E-01	8.05917949E-02	7.99457129E-03
2.01940000E-01	7.57812821E-02	8.04171782E-03
2.02440000E-01	7.38694872E-02	8.01685033E-03
2.02950000E-01	7.60312821E-02	8.02181019E-03
2.03460000E-01	7.78164103E-02	8.01412260E-03
2.03960000E-01	7.39143590E-02	8.02529392E-03
2.04470000E-01	6.84887179E-02	8.07198353E-03
2.04980000E-01	7.83192308E-02	8.04170110E-03
2.05480000E-01	6.91187179E-02	8.02083727E-03
2.05990000E-01	6.25933333E-02	8.07368291E-03
2.06500000E-01	6.11089744E-02	8.03614191E-03
2.07000000E-01	6.92020513E-02	8.06165692E-03
2.07510000E-01	6.56476923E-02	7.97708415E-03
2.08020000E-01	6.82164103E-02	7.93918847E-03
2.08520000E-01	6.66897436E-02	7.90661076E-03
2.09030000E-01	7.15474359E-02	7.94573255E-03
2.09540000E-01	6.41979487E-02	7.97894768E-03
2.10040000E-01	6.71505128E-02	7.95319701E-03
2.10550000E-01	7.20810256E-02	7.93575136E-03
2.11060000E-01	6.40669231E-02	7.99092311E-03
2.11560000E-01	6.71592308E-02	7.99806113E-03
2.12070000E-01	7.05005128E-02	7.95539494E-03
2.12580000E-01	7.25517949E-02	7.96285418E-03
2.13080000E-01	7.21674359E-02	7.94607012E-03
2.13590000E-01	7.96135897E-02	7.96887267E-03
2.14100000E-01	7.80402564E-02	7.95204903E-03
2.14600000E-01	7.13358974E-02	7.95552579E-03
2.15110000E-01	5.81294872E-02	7.93047713E-03
2.15620000E-01	7.21492308E-02	7.92180268E-03
2.16120000E-01	7.41510256E-02	7.90621813E-03
2.16630000E-01	6.38000000E-02	7.94928757E-03
2.17140000E-01	6.37058974E-02	7.92354548E-03
2.17640000E-01	6.30128205E-02	7.84931186E-03
2.18150000E-01	6.11238462E-02	7.91678620E-03
2.18660000E-01	6.26535897E-02	7.91120527E-03
2.19160000E-01	5.87197436E-02	7.88870461E-03
2.19670000E-01	6.98674359E-02	7.86225276E-03
2.20180000E-01	6.71102564E-02	7.79617478E-03
2.20680000E-01	6.96946154E-02	7.83276749E-03
2.21190000E-01	6.33523077E-02	7.79086864E-03
2.21700000E-01	5.99043590E-02	7.80763993E-03
2.22200000E-01	6.41223077E-02	7.81025395E-03
2.22710000E-01	5.86315385E-02	7.76449247E-03
2.23220000E-01	6.21712821E-02	7.77088284E-03
2.23720000E-01	7.22792308E-02	7.74404457E-03
2.24230000E-01	6.28025641E-02	7.71209071E-03
2.24740000E-01	6.31241026E-02	7.66665299E-03
2.25240000E-01	6.48471795E-02	7.69768612E-03
2.25750000E-01	5.72517949E-02	7.68203648E-03
2.26260000E-01	5.72284615E-02	7.64931994E-03
2.26760000E-01	6.14143590E-02	7.64910061E-03
2.27270000E-01	6.09251282E-02	7.54173303E-03
2.27780000E-01	7.44687179E-02	7.58710375E-03
2.28280000E-01	5.59900000E-02	7.53875861E-03
2.28790000E-01	5.82720513E-02	7.57506012E-03
2.29300000E-01	5.08315385E-02	7.51930868E-03
2.29800000E-01	7.00887179E-02	7.50176083E-03
2.30310000E-01	5.75500000E-02	7.49741548E-03
2.30820000E-01	6.17828205E-02	7.48437017E-03
2.31320000E-01	5.92548718E-02	7.43736922E-03
2.31830000E-01	5.42558974E-02	7.45658518E-03
2.32340000E-01	5.58605128E-02	7.36138128E-03
2.32840000E-01	5.46833333E-02	7.32167754E-03
2.33350000E-01	5.80269231E-02	7.28431156E-03
2.33860000E-01	5.74715385E-02	7.25818076E-03
2.34360000E-01	5.82246154E-02	7.24551014E-03
2.34870000E-01	6.62364103E-02	7.28207017E-03
2.35380000E-01	5.28402564E-02	7.25809332E-03
2.35880000E-01	5.81584615E-02	7.25992123E-03
2.36390000E-01	5.37451282E-02	7.25092558E-03
2.36900000E-01	5.93720513E-02	7.15802557E-03
2.37400000E-01	5.76487179E-02	7.20655378E-03
2.37910000E-01	5.76300000E-02	7.19719617E-03
2.38420000E-01	5.94448718E-02	7.20873515E-03
2.38920000E-01	5.43828205E-02	7.12632841E-03
2.39430000E-01	4.97882051E-02	7.13924147E-03
2.39940000E-01	5.19012821E-02	7.16006934E-03
2.40440000E-01	4.89038462E-02	7.12458631E-03
2.40950000E-01	6.63176923E-02	7.07977840E-03
2.41450000E-01	5.30438462E-02	7.11124139E-03
2.41960000E-01	5.18405128E-02	7.05069501E-03
2.42470000E-01	5.70851282E-02	7.06186593E-03
2.42970000E-01	5.09910256E-02	7.05735634E-03
2.43480000E-01	5.42305128E-02	7.05466750E-03
2.43990000E-01	5.47551282E-02	6.99466933E-03
2.44490000E-01	5.27976923E-02	7.01145097E-03
2.45000000E-01	6.02028205E-02	6.99346090E-03
2.45510000E-01	5.33497436E-02	6.98229916E-03
2.46010000E-01	4.76656410E-02	6.92969702E-03
2.46520000E-01	5.21294872E-02	6.98215282E-03
2.47030000E-01	5.79869231E-02	6.98469455E-03
2.47530000E-01	4.89110256E-02	6.92672401E-03
2.48040000E-01	5.00076923E-02	6.94508062E-03
2.48550000E-01	5.24674359E-02	6.90208337E-03
2.49050000E-01	5.03933333E-02	6.88872583E-03
2.49560000E-01	6.01484615E-02	6.91346089E-03
2.50070000E-01	4.20425641E-02	6.88056628E-03
2.50570000E-01	4.97164103E-02	6.85020873E-03
2.51080000E-01	5.37574359E-02	6.79806225E-03
2.51590000E-01	5.53289744E-02	6.82646601E-03
2.52090000E-01	5.63117949E-02	6.82308512E-03
2.52600000E-01	5.05353846E-02	6.80523264E-03
2.53110000E-01	5.75956410E-02	6.76923827E-03
2.53610000E-01	5.99743590E-02	6.76486433E-03
2.54120000E-01	4.73546154E-02	6.73758904E-03
2.54630000E-01	5.71748718E-02	6.73772942E-03
2.55130000E-01	4.78033333E-02	6.74101416E-03
2.55640000E-01	4.54887179E-02	6.75209989E-03
2.56150000E-01	4.87625641E-02	6.67922437E-03
2.56650000E-01	4.94748718E-02	6.71361542E-03
2.57160000E-01	4.97815385E-02	6.69441425E-03
2.57670000E-01	4.95566667E-02	6.64897512E-03
2.58170000E-01	5.05869231E-02	6.58663095E-03
2.58680000E-01	4.66735897E-02	6.55861669E-03
2.59190000E-01	4.90620513E-02	6.58214733E-03
2.59690000E-01	5.04520513E-02	6.55148093E-03
2.60200000E-01	5.45743590E-02	6.55606499E-03
2.60710000E-01	4.45748718E-02	6.54660918E-03
2.61210000E-01	5.51105128E-02	6.53227628E-03
2.61720000E-01	4.12030769E-02	6.55793467E-03
2.62230000E-01	4.56135897E-02	6.52213803E-03
2.62730000E-01	4.20987179E-02	6.52963643E-03
2.63240000E-01	4.98682051E-02	6.50323075E-03
2.63750000E-01	4.47435897E-02	6.48786019E-03
2.64250000E-01	4.25771795E-02	6.49289073E-03
2.64760000E-01	5.16610256E-02	6.50151679E-03
2.65270000E-01	5.04064103E-02	6.46232973E-03
2.65770000E-01	5.14794872E-02	6.43256044E-03
2.66280000E-01	4.42274359E-02	6.48271627E-03
2.66790000E-01	3.88530769E-02	6.42531028E-03
2.67290000E-01	4.75594872E-02	6.43421804E-03
2.67800000E-01	5.55689744E-02	6.42559740E-03
2.68310000E-01	4.24787179E-02	6.39129232E-03
2.68810000E-01	4.96761538E-02	6.40020899E-03
2.69320000E-01	4.19738462E-02	6.39259509E-03
2.69830000E-01	4.19953846E-02	6.38197226E-03
2.70330000E-01	4.20448718E-02	6.37072129E-03
2.70840000E-01	3.45089744E-02	6.36294100E-03
2.71340000E-01	4.40720513E-02	6.37628904E-03
2.71850000E-01	4.39576923E-02	6.36049118E-03
2.72360000E-01	4.38487179E-02	6.32409470E-03
2.72860000E-01	4.12548718E-02	6.32209145E-03
2.73370000E-01	4.53458974E-02	6.34498976E-03
2.73880000E-01	3.72430769E-02	6.28414227E-03
2.74380000E-01	4.27061538E-02	6.30804419E-03
2.74890000E-01	5.02192308E-02	6.30021737E-03
2.75400000E-01	3.84392308E-02	6.26502485E-03
2.75900000E-01	3.64694872E-02	6.26738497E-03
2.76410000E-01	4.47164103E-02	6.28705121E-03
2.76920000E-01	4.22128205E-02	6.27049010E-03
2.77420000E-01	4.35202564E-02	6.23004088E-03
2.77930000E-01	4.55630769E-02	6.24610075E-03
2.78440000E-01	4.69430769E-02	6.26597730E-03
2.78940000E-01	4.84061538E-02	6.23352016E-03
2.79450000E-01	4.62815385E-02	6.22252241E-03
2.79960000E-01	4.00864103E-02	6.26088159E-03
2.80460000E-01	3.83443590E-02	6.23813635E-03
2.80970000E-01	3.43100000E-02	6.21677061E-03
2.81480000E-01	4.10117949E-02	6.23009577E-03
2.81980000E-01	4.78074359E-02	6.21614723E-03
2.82490000E-01	4.32989744E-02	6.23043518E-03
2.83000000E-01	4.11879487E-02	6.20789684E-03
2.83500000E-01	5.74705128E-02	6.17713395E-03
2.84010000E-01	3.37628205E-02	6.14961246E-03
2.84520000E-01	4.37046154E-02	6.11217983E-03
2.85020000E-01	4.96528205E-02	6.12703787E-03
2.85530000E-01	3.64164103E-02	6.14546291E-03
2.86040000E-01	4.12020513E-02	6.16564963E-03
2.86540000E-01	4.14543590E-02	6.15675800E-03
2.87050000E-01	5.03815385E-02	6.15438849E-03
2.87560000E-01	4.52705128E-02	6.15646676E-03
2.88060000E-01	4.05833333E-02	6.15406275E-03
2.88570000E-01	3.93635897E-02	6.17413395E-03
2.89080000E-01	4.21410256E-02	6.14256519E-03
2.89580000E-01	3.08917949E-02	6.18597514E-03
2.90090000E-01	4.08012821E-02	6.14493581E-03
2.90590000E-01	3.72764103E-02	6.20411760E-03
2.91100000E-01	3.94761538E-02	6.20931602E-03
2.91610000E-01	4.48723077E-02	6.16709175E-03
2.92110000E-01	4.22969231E-02	6.16940864E-03
2.92620000E-01	3.69400000E-02	6.20515597E-03
2.93130000E-01	3.99389744E-02	6.21098418E-03
2.93630000E-01	4.85825641E-02	6.18336094E-03
2.94140000E-01	3.94048718E-02	6.20078932E-03
2.94650000E-01	4.35566667E-02	6.18640808E-03
2.95150000E-01	4.52943590E-02	6.19484637E-03
2.95660000E-01	4.43115385E-02	6.18686847E-03
2.96170000E-01	4.26758974E-02	6.19091040E-03
2.96670000E-01	4.26487179E-02	6.14769453E-03
2.97180000E-01	3.33058974E-02	6.14837554E-03
2.97690000E-01	4.48825641E-02	6.18925340E-03
2.98190000E-01	3.72343590E-02	6.18010276E-03
2.98700000E-01	3.95428205E-02	6.13454410E-03
2.99210000E-01	2.56023077E-02	6.15456360E-03
2.99710000E-01	3.47458974E-02	6.14689901E-03
3.00220000E-01	3.55576923E-02	6.15469042E-03
3.00730000E-01	3.57010256E-02	6.10669911E-03
3.01230000E-01	4.91161538E-02	6.12887480E-03
3.01740000E-01	3.89658974E-02	6.17325095E-03
3.02250000E-01	3.87669231E-02	6.12440918E-03
3.02750000E-01	3.99564103E-02	6.10752290E-03
3.03260000E-01	3.28407692E-02	6.10652889E-03
3.03770000E-01	4.15528205E-02	6.08338156E-03
3.04270000E-01	3.89851282E-02	6.08799621E-03
3.04780000E-01	3.74641026E-02	6.08541532E-03
3.05290000E-01	3.97392308E-02	6.06631826E-03
3.05790000E-01	3.01812821E-02	6.04547066E-03
3.06300000E-01	3.57617949E-02	6.00835667E-03
3.06800000E-01	3.20056410E-02	6.00460357E-03
3.07310000E-01	3.25446154E-02	6.02646762E-03
3.07820000E-01	3.42166667E-02	6.00016651E-03
3.08320000E-01	4.12451282E-02	5.98551610E-03
3.08830000E-01	3.38241026E-02	5.99535435E-03
3.09340000E-01	4.05933333E-02	5.99435021E-03
3.09840000E-01	4.08525641E-02	6.08473172E-03
3.10350000E-01	3.64492308E-02	6.11773754E-03
3.10860000E-01	3.82917949E-02	6.19769071E-03
3.11360000E-01	3.80279487E-02	6.25301677E-03
3.11870000E-01	3.40012821E-02	6.25928921E-03
3.12380000E-01	3.48120513E-02	6.30665391E-03
3.12880000E-01	3.77782051E-02	6.34873390E-03
3.13390000E-01	3.89235897E-02	6.34565918E-03
3.13900000E-01	4.00794872E-02	6.38234348E-03
3.14400000E-01	4.32948718E-02	6.42296285E-03
3.14910000E-01	4.40025641E-02	6.44113016E-03
3.15420000E-01	3.31487179E-02	6.45037902E-03
3.15920000E-01	3.33241026E-02	6.47671372E-03
3.16430000E-01	4.07758974E-02	6.49308588E-03
3.16940000E-01	3.46541026E-02	6.54236266E-03
3.17440000E-01	3.45997436E-02	6.55117942E-03
3.17950000E-01	3.73507692E-02	6.57411557E-03
3.18450000E-01	4.24669231E-02	6.56483478E-03
3.18960000E-01	4.38046154E-02	6.55693659E-03
3.19470000E-01	3.49369231E-02	6.59872635E-03
3.19970000E-01	3.90266667E-02	6.57897797E-03
3.20480000E-01	3.20164103E-02	6.58791275E-03
3.20990000E-01	3.19966667E-02	6.59217411E-03
3.21490000E-01	4.27692308E-02	6.59320234E-03
3.22000000E-01	3.41905128E-02	6.56453659E-03
3.22510000E-01	3.78523077E-02	6.58916879E-03
3.23010000E-01	3.99469231E-02	6.58073969E-03
3.23520000E-01	2.62782051E-02	6.55760732E-03
3.24030000E-01	3.35846154E-02	6.58998127E-03
3.24530000E-01	2.64979487E-02	6.54739646E-03
3.25040000E-01	3.12097436E-02	6.60442683E-03
3.25550000E-01	3.70607692E-02	6.57197427E-03
3.26050000E-01	3.28146154E-02	6.59840431E-03
3.26560000E-01	3.47338462E-02	6.58227870E-03
3.27070000E-01	3.13448718E-02	6.57067920E-03
3.27570000E-01	3.02097436E-02	6.62056084E-03
3.28080000E-01	4.04915385E-02	6.58780164E-03
3.28590000E-01	3.07035897E-02	6.61084088E-03
3.29090000E-01	2.99694872E-02	6.63423127E-03
3.29600000E-01	3.41235897E-02	6.64168289E-03
3.30100000E-01	2.85297436E-02	6.64079752E-03
3.30610000E-01	3.43374359E-02	6.61826694E-03
3.31120000E-01	3.09546154E-02	6.66578074E-03
3.31620000E-01	2.64746154E-02	6.66750706E-03
3.32130000E-01	2.71884615E-02	6.67600286E-03
3.32640000E-01	3.45805128E-02	6.67856333E-03
3.33140000E-01	3.74625641E-02	6.73101086E-03
3.33650000E-01	3.05248718E-02	6.67655501E-03
3.34160000E-01	2.41843590E-02	6.70713341E-03
3.34660000E-01	3.27274359E-02	6.70267759E-03
3.35170000E-01	2.87043590E-02	6.68923836E-03
3.35680000E-01	3.34700000E-02	6.72992841E-03
3.36180000E-01	2.56833333E-02	6.72429950E-03
3.36690000E-01	3.65871795E-02	6.73293822E-03
3.37200000E-01	3.38579487E-02	6.73475988E-03
3.37700000E-01	3.21902564E-02	6.71894660E-03
3.38210000E-01	3.18733333E-02	6.76590673E-03
3.38720000E-01	3.92974359E-02	6.73453153E-03
3.39220000E-01	3.29546154E-02	6.77324463E-03
3.39730000E-01	3.90412821E-02	6.75856350E-03
3.40230000E-01	2.68610256E-02	6.74588444E-03
3.40740000E-01	3.95538462E-02	6.77327390E-03
3.41250000E-01	3.58141026E-02	6.81091953E-03
3.41750000E-01	3.00151282E-02	6.79789498E-03
3.42260000E-01	2.36333333E-02	6.78712217E-03
3.42770000E-01	2.59071795E-02	6.81698327E-03
3.43270000E-01	2.16989744E-02	6.77859672E-03
3.43780000E-01	3.32728205E-02	6.81176575E-03
3.44290000E-01	3.58389744E-02	6.78812568E-03
3.44790000E-01	2.21602564E-02	6.83365860E-03
3.45300000E-01	2.94643590E-02	6.81698674E-03
3.45810000E-01	2.55415385E-02	6.81352320E-03
3.46310000E-01	2.97935897E-02	6.84810472E-03
3.46820000E-01	2.81297436E-02	6.83571805E-03
3.47330000E-01	2.25446154E-02	6.79232119E-03
3.47830000E-01	3.94612821E-02	6.84108090E-03
3.48340000E-01	3.48738462E-02	6.84976300E-03
3.48840000E-01	3.26171795E-02	6.88211540E-03
3.49350000E-01	2.27174359E-02	6.85193130E-03
3.49860000E-01	3.34766667E-02	6.87586585E-03
3.50360000E-01	2.88553846E-02	6.87569610E-03
3.50870000E-01	2.93256410E-02	6.87699903E-03
3.51380000E-01	2.64689744E-02	6.88856437E-03
3.51880000E-01	3.45187179E-02	6.85358163E-03
3.52390000E-01	2.11010256E-02	6.88063342E-03
3.52900000E-01	2.77610256E-02	6.86072467E-03
3.53400000E-01	3.15105128E-02	6.84481556E-03
3.53910000E-01	2.07800000E-02	6.71989696E-03
3.54420000E-01	2.58682051E-02	6.65001117E-03
3.54920000E-01	2.56615385E-02	6.57739435E-03
3.55430000E-01	2.48874359E-02	6.60597476E-03
3.55940000E-01	3.35543590E-02	6.51380918E-03
3.56440000E-01	2.86107692E-02	6.45720812E-03
3.56950000E-01	2.85625641E-02	6.45323028E-03
3.57450000E-01	2.27989744E-02	6.50371722E-03
3.57960000E-01	3.10548718E-02	6.55324229E-03
3.58470000E-01	1.98656410E-02	6.60406974E-03
3.58970000E-01	2.88753846E-02	6.58879473E-03
3.59480000E-01	2.73638462E-02	6.58506566E-03
3.59990000E-01	3.27376923E-02	6.58437322E-03
3.60490000E-01	2.58633333E-02	6.60108901E-03
3.61000000E-01	2.39758974E-02	6.60243852E-03
3.61510000E-01	2.88135897E-02	6.61664475E-03
3.62010000E-01	3.48638462E-02	6.60898813E-03
3.62520000E-01	1.99994872E-02	6.67323651E-03
3.63030000E-01	1.49641026E-02	6.64884727E-03
3.63530000E-01	2.55212821E-02	6.66270876E-03
3.64040000E-01	2.63112821E-02	6.67363642E-03
3.64550000E-01	2.88074359E-02	6.69872304E-03
3.65050000E-01	3.39415385E-02	6.70967414E-03
3.65560000E-01	2.48735897E-02	6.74491384E-03
3.66060000E-01	1.56179487E-02	6.76716135E-03
3.66570000E-01	2.67251282E-02	6.74379978E-03
3.67080000E-01	1.84010256E-02	6.77060678E-03
3.67580000E-01	1.68189744E-02	6.81887811E-03
3.68090000E-01	2.67571795E-02	6.86145250E-03
3.68600000E-01	2.45315385E-02	6.94375033E-03
3.69100000E-01	3.26405128E-02	7.00933046E-03
3.69610000E-01	2.08364103E-02	7.01185488E-03
3.70120000E-01	2.26561538E-02	7.03197116E-03
3.70620000E-01	3.02323077E-02	7.06098356E-03
3.71130000E-01	3.88343590E-02	7.11005036E-03
3.71640000E-01	2.70302564E-02	7.09981895E-03
3.72140000E-01	1.05869231E-02	7.04245257E-03
3.72650000E-01	3.16033333E-02	7.08113016E-03
3.73150000E-01	3.25769231E-02	7.11791525E-03
3.73660000E-01	3.36553846E-02	7.12914743E-03
3.74170000E-01	2.85817949E-02	7.13547578E-03
3.74670000E-01	2.78956410E-02	7.18664142E-03
3.75180000E-01	2.79723077E-02	7.22845822E-03
3.75690000E-01	2.51502564E-02	7.24213024E-03
3.76190000E-01	1.76815385E-02	7.28096505E-03
3.76700000E-01	2.27392308E-02	7.29685743E-03
3.77210000E-01	3.20653846E-02	7.31018334E-03
3.77710000E-01	2.31805128E-02	7.34666231E-03
3.78220000E-01	2.71243590E-02	7.41219113E-03
3.78730000E-01	2.67138462E-02	7.45217420E-03
3.79230000E-01	1.82271795E-02	7.46115872E-03
3.79740000E-01	2.56969231E-02	7.47854169E-03
3.80240000E-01	2.13835897E-02	7.53563493E-03
3.80750000E-01	3.21953846E-02	7.53194053E-03
3.81260000E-01	2.03364103E-02	7.60020508E-03
3.81760000E-01	2.83853846E-02	7.59887457E-03
3.82270000E-01	1.78484615E-02	7.67796162E-03
3.82780000E-01	2.04120513E-02	7.66813199E-03
3.83280000E-01	2.35276923E-02	7.69293438E-03
3.83790000E-01	2.59900000E-02	7.72647064E-03
3.84300000E-01	2.21310256E-02	7.75202787E-03
3.84800000E-01	2.58323077E-02	7.82672721E-03
3.85310000E-01	2.40548718E-02	7.83236868E-03
3.85820000E-01	3.26184615E-02	7.86329613E-03
3.86320000E-01	2.84951282E-02	7.92454043E-03
3.86830000E-01	2.87861538E-02	7.89877916E-03
3.87330000E-01	2.66317949E-02	7.92955455E-03
3.87840000E-01	1.94805128E-02	7.99977977E-03
3.88350000E-01	2.44607692E-02	8.02764258E-03
3.88850000E-01	1.58194872E-02	8.04203809E-03
3.89360000E-01	8.92410256E-03	8.11994719E-03
3.89870000E-01	2.13500000E-02	8.11540498E-03
3.90370000E-01	1.40125641E-02	8.19034518E-03
3.90880000E-01	2.70371795E-02	8.15795931E-03
3.91390000E-01	3.90838462E-02	8.31435189E-03
3.91890000E-01	2.77500000E-02	8.29923071E-03
3.92400000E-01	2.55530769E-02	8.29255776E-03
3.92900000E-01	3.46733333E-02	8.38075366E-03
3.93410000E-01	3.06430769E-02	8.40121420E-03
3.93920000E-01	2.38251282E-02	8.45397729E-03
3.94420000E-01	1.93076923E-02	9.37139413E-03
3.94930000E-01	1.38276923E-02	8.47973164E-03
3.95440000E-01	2.87430769E-02	8.61624382E-03
3.95940000E-01	1.69138462E-02	8.58013743E-03
3.96450000E-01	2.68043590E-02	8.62942207E-03
3.96960000E-01	2.22723077E-02	8.63046348E-03
3.97460000E-01	2.24033333E-02	8.67938341E-03
3.97970000E-01	2.65394872E-02	8.71701638E-03
3.98470000E-01	2.69410256E-02	8.87235244E-03
3.98980000E-01	1.62500000E-02	8.81175489E-03
3.99490000E-01	1.73323077E-02	8.82228880E-03
3.99990000E-01	2.29056410E-02	8.84807875E-03
4.00500000E-01	1.82597436E-02	8.95586373E-03
4.01010000E-01	1.93943590E-02	8.95562668E-03
4.01510000E-01	2.78982051E-02	8.97161598E-03
4.02020000E-01	1.71210256E-02	9.06190171E-03
4.02530000E-01	2.88843590E-02	9.01535321E-03
4.03030000E-01	1.95015385E-02	9.06399233E-03
4.03540000E-01	8.65794872E-03	9.10450461E-03
4.04050000E-01	3.30002564E-02	9.13193435E-03
4.04550000E-01	1.98228205E-02	9.18527019E-03
4.05060000E-01	2.80484615E-02	9.16568264E-03
4.05560000E-01	1.51715385E-02	9.25594184E-03
4.06070000E-01	1.80982051E-02	9.22444237E-03
4.06580000E-01	1.57543590E-02	9.25636990E-03
4.07080000E-01	3.29782051E-02	9.36614751E-03
4.07590000E-01	1.86066667E-02	9.39780402E-03
4.08100000E-01	7.58717949E-03	9.31765207E-03
4.08600000E-01	3.21589744E-02	9.39243664E-03
4.09110000E-01	2.00828205E-02	9.38797485E-03
4.09620000E-01	1.42161538E-02	9.42547523E-03
4.10120000E-01	2.58807692E-02	9.37679144E-03
4.10630000E-01	2.22561538E-02	9.48173345E-03
4.11130000E-01	1.51051282E-02	9.51536112E-03
4.11640000E-01	1.63910256E-02	9.43061113E-03
4.12150000E-01	3.16620513E-02	9.42370363E-03
4.12650000E-01	2.39415385E-02	9.51382635E-03
4.13160000E-01	2.43174359E-02	9.47892524E-03
4.13670000E-01	2.53448718E-02	9.52552102E-03
4.14170000E-01	2.23743590E-02	9.55771034E-03
4.14680000E-01	2.06443590E-02	9.60203544E-03
4.15180000E-01	1.73330769E-02	9.55743328E-03
4.15690000E-01	2.92171795E-02	9.62894195E-03
4.16200000E-01	2.79141026E-02	9.65985216E-03
4.16700000E-01	1.91912821E-02	9.76204954E-03
4.17210000E-01	2.02174359E-02	9.68431315E-03
4.17720000E-01	3.15400000E-02	9.77775919E-03
4.18220000E-01	2.30805128E-02	9.78165540E-03
4.18730000E-01	3.51900000E-02	9.79903371E-03
4.19240000E-01	1.43646154E-02	9.83641428E-03
4.19740000E-01	1.59974359E-02	9.94848405E-03
4.20250000E-01	5.68923077E-03	1.00290758E-02
4.20750000E-01	1.04428205E-02	1.00034759E-02
4.21260000E-01	4.51794872E-03	1.00096263E-02
4.21770000E-01	2.02812821E-02	1.01403726E-02
4.22270000E-01	6.80871795E-03	1.02275156E-02
4.22780000E-01	1.84587179E-02	1.02101178E-02
4.23290000E-01	2.47305128E-02	1.03050626E-02
4.23790000E-01	1.60107692E-02	1.04754075E-02
4.24300000E-01	1.48669231E-02	1.04440961E-02
4.24810000E-01	2.31984615E-02	1.04874548E-02
4.25310000E-01	2.11564103E-02	1.05745952E-02
4.25820000E-01	2.45525641E-02	1.07456441E-02
4.26320000E-01	1.59476923E-02	1.07086619E-02
4.26830000E-01	2.74884615E-02	1.08484407E-02
4.27340000E-01	1.93943590E-02	1.09595199E-02
4.27840000E-01	7.75589744E-03	1.09056502E-02
4.28350000E-01	2.56648718E-02	1.09876165E-02
4.28860000E-01	2.10051282E-02	1.11119222E-02
4.29360000E-01	2.51125641E-02	1.13115977E-02
4.29870000E-01	3.88235897E-02	1.12222062E-02
4.30370000E-01	1.05120513E-02	1.13336187E-02
4.30880000E-01	1.37812821E-02	1.13815034E-02
4.31390000E-01	2.24120513E-02	1.14835326E-02
4.31890000E-01	1.01307692E-02	1.15345903E-02
4.32400000E-01	3.51397436E-02	1.16890283E-02
4.32910000E-01	4.01666667E-03	1.19176477E-02
4.33410000E-01	2.61843590E-02	1.17901847E-02
4.33920000E-01	1.79112821E-02	1.19701436E-02
4.34430000E-01	2.20446154E-02	1.21002530E-02
4.34930000E-01	8.29358974E-03	1.22484722E-02
4.35440000E-01	1.41017949E-02	1.22207096E-02
4.35940000E-01	1.51779487E-02	1.22687848E-02
4.36450000E-01	1.29794872E-02	1.24238917E-02
4.36960000E-01	1.63566667E-02	1.25347774E-02
4.37460000E-01	1.29989744E-02	1.25822027E-02
4.37970000E-01	1.29761538E-02	1.27308804E-02
4.38480000E-01	1.26671795E-02	1.28654727E-02
4.38980000E-01	4.49589744E-03	1.29508038E-02
4.39490000E-01	1.61976923E-02	1.30706920E-02
4.39990000E-01	3.18246154E-02	1.31893758E-02
