## Supplementary material for "Disordered proteins interact with the chemical environment to tune their protective function during drying": File S1: 100T - 8.csv

Q	I(Q)	Error
1.14000000E-02	1.40671140E+02	2.18811521E+01
1.19100000E-02	9.44182820E+01	1.94072268E+01
1.24200000E-02	6.52393400E+01	1.53418340E+01
1.29200000E-02	3.58838120E+01	8.45977652E+00
1.34300000E-02	2.90667280E+01	6.93167232E+00
1.39400000E-02	2.26433820E+01	5.23732720E+00
1.44400000E-02	1.87035560E+01	3.53978226E+00
1.49500000E-02	1.65667200E+01	3.13735034E+00
1.54600000E-02	1.53210000E+01	2.47434273E+00
1.59600000E-02	1.34500600E+01	1.84611672E+00
1.64700000E-02	1.26576860E+01	1.41035910E+00
1.69800000E-02	1.16740860E+01	1.22987680E+00
1.74800000E-02	1.09591320E+01	9.95790135E-01
1.79900000E-02	1.05601620E+01	7.66571285E-01
1.85000000E-02	1.02123200E+01	6.40027828E-01
1.90000000E-02	9.92841800E+00	5.55872771E-01
1.95100000E-02	9.59106200E+00	4.64701379E-01
2.00200000E-02	9.27549600E+00	3.91677970E-01
2.05200000E-02	9.18845800E+00	3.34180934E-01
2.10300000E-02	8.90305200E+00	3.03080027E-01
2.15400000E-02	8.74952400E+00	2.39067217E-01
2.20400000E-02	8.41307200E+00	2.13531430E-01
2.25500000E-02	8.45956000E+00	1.98427124E-01
2.30600000E-02	8.33678600E+00	1.74239273E-01
2.35600000E-02	8.31025000E+00	1.58809073E-01
2.40700000E-02	8.12240200E+00	1.46984382E-01
2.45800000E-02	8.03955200E+00	1.41145579E-01
2.50900000E-02	7.92187000E+00	1.35858316E-01
2.55900000E-02	7.88257600E+00	1.21964078E-01
2.61000000E-02	7.66857200E+00	1.16976614E-01
2.66100000E-02	7.65094200E+00	1.10518328E-01
2.71100000E-02	7.40616400E+00	1.02229385E-01
2.76200000E-02	7.37728600E+00	1.00224982E-01
2.81300000E-02	7.28042000E+00	9.84183844E-02
2.86300000E-02	7.12731400E+00	9.59270720E-02
2.91400000E-02	7.10151400E+00	9.26348047E-02
2.96500000E-02	6.96425000E+00	9.13354033E-02
3.01500000E-02	6.73586200E+00	9.10616634E-02
3.06600000E-02	6.78814600E+00	8.89890245E-02
3.11700000E-02	6.62949200E+00	8.67651878E-02
3.16700000E-02	6.46265600E+00	8.43619107E-02
3.21800000E-02	6.30557200E+00	8.63421551E-02
3.26900000E-02	6.29338600E+00	8.34553451E-02
3.31900000E-02	6.08009400E+00	8.24225106E-02
3.37000000E-02	6.06772800E+00	8.01424207E-02
3.42100000E-02	5.99304000E+00	8.04871610E-02
3.47100000E-02	5.77452600E+00	7.92890191E-02
3.52200000E-02	5.75969800E+00	7.84322990E-02
3.57300000E-02	5.73006800E+00	7.55384868E-02
3.62300000E-02	5.56219200E+00	7.45764106E-02
3.67400000E-02	5.41855400E+00	7.45916305E-02
3.72500000E-02	5.41564600E+00	7.53938417E-02
3.77500000E-02	5.31060400E+00	7.35387290E-02
3.82600000E-02	5.13799600E+00	7.14158104E-02
3.87700000E-02	5.16725600E+00	7.07006467E-02
3.92700000E-02	5.09921800E+00	7.03349870E-02
3.97800000E-02	5.01782000E+00	6.79515581E-02
4.02900000E-02	4.83203400E+00	6.87129487E-02
4.08000000E-02	4.80796800E+00	6.73170195E-02
4.13000000E-02	4.78636000E+00	6.53151269E-02
4.18100000E-02	4.63959600E+00	6.59355911E-02
4.23200000E-02	4.64367000E+00	6.42840045E-02
4.28200000E-02	4.57062200E+00	6.49200304E-02
4.33300000E-02	4.41932800E+00	6.32558076E-02
4.38400000E-02	4.44868400E+00	6.41231058E-02
4.43400000E-02	4.25580000E+00	6.15585560E-02
4.48500000E-02	4.35804800E+00	6.04003857E-02
4.53600000E-02	4.16075600E+00	6.14440399E-02
4.58600000E-02	4.19507000E+00	5.97317251E-02
4.63700000E-02	4.04120400E+00	6.17604569E-02
4.68800000E-02	4.02163400E+00	5.88723807E-02
4.73800000E-02	3.89104600E+00	5.88078167E-02
4.78900000E-02	3.86126000E+00	5.78496704E-02
4.84000000E-02	3.80180000E+00	5.73681396E-02
4.89000000E-02	3.75628200E+00	5.82193378E-02
4.94100000E-02	3.68120800E+00	5.74735280E-02
4.99200000E-02	3.65829000E+00	5.55633715E-02
5.04200000E-02	3.60219400E+00	5.40299149E-02
5.09300000E-02	3.49564800E+00	5.39500422E-02
5.14400000E-02	3.52430200E+00	5.41542566E-02
5.19400000E-02	3.49022200E+00	5.27276168E-02
5.24500000E-02	3.40256000E+00	5.31712815E-02
5.29600000E-02	3.34045800E+00	5.26065461E-02
5.34600000E-02	3.33764800E+00	5.20501544E-02
5.39700000E-02	3.29758600E+00	5.14701981E-02
5.44800000E-02	3.21782200E+00	5.11117877E-02
5.49800000E-02	3.19109800E+00	5.07849440E-02
5.54900000E-02	3.12676800E+00	4.97433399E-02
5.60000000E-02	3.01641400E+00	5.05525567E-02
5.65000000E-02	3.00747200E+00	4.99016639E-02
5.70100000E-02	3.04466400E+00	4.91635404E-02
5.75200000E-02	2.91963200E+00	4.86200676E-02
5.80300000E-02	2.91164800E+00	4.85070495E-02
5.85300000E-02	2.87767000E+00	4.91552332E-02
5.90400000E-02	2.82716400E+00	4.77530534E-02
5.95500000E-02	2.76721200E+00	4.77621838E-02
6.00500000E-02	2.73730000E+00	4.68663840E-02
6.05600000E-02	2.63326600E+00	4.65470489E-02
6.10700000E-02	2.62297800E+00	4.69815606E-02
6.15700000E-02	2.59465200E+00	4.63377216E-02
6.20800000E-02	2.61535400E+00	4.59132806E-02
6.25900000E-02	2.54481400E+00	4.47465105E-02
6.30900000E-02	2.50094600E+00	4.52651823E-02
6.36000000E-02	2.49069000E+00	4.49457352E-02
6.41100000E-02	2.43132800E+00	4.46879007E-02
6.46100000E-02	2.39434000E+00	4.43861185E-02
6.51200000E-02	2.42593200E+00	4.35947839E-02
6.56300000E-02	2.33373600E+00	4.38196370E-02
6.61300000E-02	2.30652000E+00	4.43331315E-02
6.66400000E-02	2.29065200E+00	4.34113641E-02
6.71500000E-02	2.31022000E+00	4.29577204E-02
6.76500000E-02	2.26728000E+00	4.23843440E-02
6.81600000E-02	2.21088200E+00	4.24022832E-02
6.86700000E-02	2.19067200E+00	4.21302946E-02
6.91700000E-02	2.21953000E+00	4.19146079E-02
6.96800000E-02	2.18109800E+00	4.09861675E-02
7.01900000E-02	2.05914000E+00	4.10948331E-02
7.06900000E-02	2.11969200E+00	4.05639205E-02
7.12000000E-02	2.10278800E+00	4.00966599E-02
7.17100000E-02	2.05664000E+00	4.09329711E-02
7.22100000E-02	1.99444000E+00	4.04295743E-02
7.27200000E-02	1.97270800E+00	3.94894958E-02
7.32300000E-02	1.92368000E+00	3.98813461E-02
7.37300000E-02	1.99885600E+00	3.92178916E-02
7.42400000E-02	1.98461600E+00	3.90710529E-02
7.47500000E-02	1.91433200E+00	3.84058929E-02
7.52600000E-02	1.89486400E+00	3.84608603E-02
7.57600000E-02	1.84566200E+00	3.85847712E-02
7.62700000E-02	1.85499400E+00	3.86054737E-02
7.67800000E-02	1.78549400E+00	3.78357251E-02
7.72800000E-02	1.79360800E+00	3.68844937E-02
7.77900000E-02	1.81492600E+00	3.75541954E-02
7.83000000E-02	1.79609400E+00	3.69640728E-02
7.88000000E-02	1.79049600E+00	3.71561745E-02
7.93100000E-02	1.76830800E+00	3.64898929E-02
7.98200000E-02	1.70373400E+00	3.58999962E-02
8.03200000E-02	1.68735800E+00	3.67536403E-02
8.08300000E-02	1.65700400E+00	3.67061638E-02
8.13400000E-02	1.71131000E+00	3.67425549E-02
8.18400000E-02	1.61798000E+00	3.76329452E-02
8.23500000E-02	1.60408000E+00	3.68789020E-02
8.28600000E-02	1.57783600E+00	3.71309853E-02
8.33600000E-02	1.56937600E+00	3.75094104E-02
8.38700000E-02	1.55177000E+00	3.71311957E-02
8.43800000E-02	1.54258400E+00	3.70322522E-02
8.48800000E-02	1.53737600E+00	3.68697051E-02
8.53900000E-02	1.49087800E+00	3.67228185E-02
8.59000000E-02	1.53521000E+00	3.71820454E-02
8.64000000E-02	1.53797800E+00	3.68740914E-02
8.69100000E-02	1.45816400E+00	3.62513630E-02
8.74200000E-02	1.43579200E+00	3.62413687E-02
8.79200000E-02	1.45029600E+00	3.65970992E-02
8.84300000E-02	1.38248400E+00	3.64017283E-02
8.89400000E-02	1.38217800E+00	3.67864959E-02
8.94400000E-02	1.36640600E+00	3.55375201E-02
8.99500000E-02	1.35247000E+00	3.69388281E-02
9.04600000E-02	1.36093000E+00	3.75649935E-02
9.09600000E-02	1.36311200E+00	3.71641788E-02
9.14700000E-02	1.32855000E+00	3.75084227E-02
9.19800000E-02	1.29404200E+00	3.72107430E-02
9.24800000E-02	1.35529000E+00	3.64168210E-02
9.29900000E-02	1.32402400E+00	3.65402475E-02
9.35000000E-02	1.31890400E+00	3.54954230E-02
9.40100000E-02	1.29886800E+00	3.63570662E-02
9.45100000E-02	1.27551800E+00	3.60581276E-02
9.50200000E-02	1.30748800E+00	3.52790181E-02
9.55300000E-02	1.26899200E+00	3.56810408E-02
9.60300000E-02	1.27205800E+00	3.53598243E-02
9.65400000E-02	1.28140200E+00	3.53096433E-02
9.70500000E-02	1.24962600E+00	3.48922075E-02
9.75500000E-02	1.24220600E+00	3.50551207E-02
9.80600000E-02	1.21066000E+00	3.53257999E-02
9.85700000E-02	1.20580600E+00	9.37504057E-01
9.90700000E-02	1.20611600E+00	3.52223826E-02
9.95800000E-02	1.20643800E+00	3.46035409E-02
1.00090000E-01	1.20889000E+00	3.49584047E-02
1.00590000E-01	1.18389800E+00	3.41979941E-02
1.01100000E-01	1.18382800E+00	3.41574097E-02
1.01610000E-01	1.17117800E+00	3.31831331E-02
1.02110000E-01	1.14219400E+00	3.30552700E-02
1.02620000E-01	1.15133600E+00	3.27928474E-02
1.03130000E-01	1.11525000E+00	3.28854355E-02
1.03630000E-01	1.11954400E+00	3.32773034E-02
1.04140000E-01	1.15193000E+00	3.32232525E-02
1.04650000E-01	1.13962400E+00	3.34913254E-02
1.05150000E-01	1.11704600E+00	3.38179293E-02
1.05660000E-01	1.09753800E+00	3.31308165E-02
1.06170000E-01	1.13714000E+00	3.25255187E-02
1.06670000E-01	1.11642400E+00	3.23218851E-02
1.07180000E-01	1.08279200E+00	3.21539578E-02
1.07690000E-01	1.07164600E+00	3.15058391E-02
1.08190000E-01	1.05515200E+00	3.14351693E-02
1.08700000E-01	1.07102000E+00	3.13420398E-02
1.09210000E-01	1.05058000E+00	3.08288856E-02
1.09710000E-01	1.04386000E+00	3.14322797E-02
1.10220000E-01	1.05529600E+00	3.08346626E-02
1.10730000E-01	1.02556400E+00	3.07609245E-02
1.11230000E-01	1.06380200E+00	3.05140305E-02
1.11740000E-01	1.01230800E+00	3.05291734E-02
1.12250000E-01	1.01655800E+00	3.05837022E-02
1.12750000E-01	1.02267200E+00	3.03150469E-02
1.13260000E-01	9.77800000E-01	2.99703764E-02
1.13770000E-01	9.78858000E-01	2.96936807E-02
1.14280000E-01	1.00005400E+00	2.99428633E-02
1.14780000E-01	9.49892000E-01	2.96601822E-02
1.15290000E-01	9.78710000E-01	2.94394429E-02
1.15800000E-01	9.25372000E-01	2.95201414E-02
1.16300000E-01	9.41546000E-01	2.88119370E-02
1.16810000E-01	9.41518000E-01	2.88403225E-02
1.17320000E-01	9.89194000E-01	2.87596062E-02
1.17820000E-01	9.47726000E-01	2.84425477E-02
1.18330000E-01	9.32934000E-01	2.83205182E-02
1.18840000E-01	9.22816000E-01	2.82399426E-02
1.19340000E-01	8.96686000E-01	2.80669316E-02
1.19850000E-01	8.95996000E-01	2.78368510E-02
1.20360000E-01	8.98780000E-01	2.76963349E-02
1.20860000E-01	8.81120000E-01	2.79993165E-02
1.21370000E-01	8.80604000E-01	2.78473699E-02
1.21880000E-01	8.78110000E-01	2.76079187E-02
1.22380000E-01	8.54300000E-01	2.74122680E-02
1.22890000E-01	9.17202000E-01	2.73591216E-02
1.23400000E-01	8.56708000E-01	2.70704561E-02
1.23900000E-01	8.63030000E-01	2.73306701E-02
1.24410000E-01	8.29470000E-01	2.72185257E-02
1.24920000E-01	8.06528000E-01	2.69741732E-02
1.25420000E-01	8.56084000E-01	2.67264651E-02
1.25930000E-01	8.20664000E-01	2.67447821E-02
1.26440000E-01	8.53356000E-01	2.63845356E-02
1.26940000E-01	8.16702000E-01	2.69406895E-02
1.27450000E-01	8.29342000E-01	2.62616182E-02
1.27960000E-01	8.26614000E-01	2.59056984E-02
1.28460000E-01	8.34270000E-01	2.59733250E-02
1.28970000E-01	8.39536000E-01	2.60132077E-02
1.29480000E-01	8.07718000E-01	2.60045361E-02
1.29980000E-01	8.36108000E-01	2.58094794E-02
1.30490000E-01	8.09406000E-01	2.55010546E-02
1.31000000E-01	7.91726000E-01	2.53247058E-02
1.31500000E-01	7.94866000E-01	2.56005659E-02
1.32010000E-01	7.77682000E-01	2.50901068E-02
1.32520000E-01	8.03660000E-01	2.53600312E-02
1.33020000E-01	7.70604000E-01	2.49302282E-02
1.33530000E-01	7.68040000E-01	2.50562301E-02
1.34040000E-01	7.70270000E-01	2.50700776E-02
1.34540000E-01	7.96750000E-01	2.48205984E-02
1.35050000E-01	7.47004000E-01	2.47909930E-02
1.35560000E-01	7.61786000E-01	2.46810302E-02
1.36060000E-01	7.34976000E-01	2.49346982E-02
1.36570000E-01	7.38932000E-01	2.46870432E-02
1.37080000E-01	7.37084000E-01	2.44836784E-02
1.37580000E-01	7.47700000E-01	2.46675101E-02
1.38090000E-01	7.22824000E-01	2.44094612E-02
1.38600000E-01	7.15744000E-01	2.44097687E-02
1.39110000E-01	7.32640000E-01	2.40728618E-02
1.39610000E-01	7.36750000E-01	2.38413360E-02
1.40120000E-01	7.28894000E-01	2.40193671E-02
1.40630000E-01	6.83148000E-01	2.39370457E-02
1.41130000E-01	7.16464000E-01	2.39575030E-02
1.41640000E-01	7.01792000E-01	2.39358488E-02
1.42150000E-01	6.89764000E-01	2.35824580E-02
1.42650000E-01	7.25042000E-01	2.33278188E-02
1.43160000E-01	6.91634000E-01	2.37187182E-02
1.43670000E-01	6.79404000E-01	2.37321796E-02
1.44170000E-01	6.82590000E-01	2.34961288E-02
1.44680000E-01	6.70566000E-01	2.33917014E-02
1.45190000E-01	6.74824000E-01	2.33833269E-02
1.45690000E-01	6.63730000E-01	2.32785238E-02
1.46200000E-01	6.55876000E-01	2.33431904E-02
1.46710000E-01	6.76674000E-01	2.34705714E-02
1.47210000E-01	6.99006000E-01	2.30983395E-02
1.47720000E-01	6.60982000E-01	2.29430926E-02
1.48230000E-01	6.54080000E-01	2.32036638E-02
1.48730000E-01	6.62478000E-01	2.30884003E-02
1.49240000E-01	6.56984000E-01	2.27155316E-02
1.49750000E-01	6.28262000E-01	2.29394314E-02
1.50250000E-01	6.40000000E-01	2.28768209E-02
1.50760000E-01	6.64184000E-01	2.28691200E-02
1.51270000E-01	6.26926000E-01	2.27238523E-02
1.51770000E-01	6.33434000E-01	2.26807865E-02
1.52280000E-01	6.19446000E-01	2.26993279E-02
1.52790000E-01	6.25728000E-01	2.24222794E-02
1.53290000E-01	6.27708000E-01	2.24748315E-02
1.53800000E-01	6.02778000E-01	2.26778979E-02
1.54310000E-01	6.19250000E-01	2.22269738E-02
1.54810000E-01	6.15672000E-01	2.23339584E-02
1.55320000E-01	6.28150000E-01	2.25434015E-02
1.55830000E-01	6.08632000E-01	2.21995916E-02
1.56330000E-01	5.71560000E-01	2.19649257E-02
1.56840000E-01	6.07432000E-01	2.18917514E-02
1.57350000E-01	6.09216000E-01	2.18045422E-02
1.57850000E-01	5.69484000E-01	2.19848902E-02
1.58360000E-01	6.15692000E-01	2.17513627E-02
1.58870000E-01	5.89990000E-01	2.19349955E-02
1.59370000E-01	5.92296000E-01	2.16789740E-02
1.59880000E-01	5.76636000E-01	2.15355767E-02
1.60390000E-01	5.70600000E-01	2.17446913E-02
1.60890000E-01	5.69262000E-01	2.17448158E-02
1.61400000E-01	5.89170000E-01	2.14705206E-02
1.61910000E-01	5.47674000E-01	2.14329445E-02
1.62410000E-01	5.64018000E-01	2.13645886E-02
1.62920000E-01	5.62652000E-01	2.14561942E-02
1.63430000E-01	5.80688000E-01	2.11873662E-02
1.63930000E-01	5.40392000E-01	2.13414348E-02
1.64440000E-01	5.45340000E-01	2.11936944E-02
1.64950000E-01	5.35856000E-01	2.12460288E-02
1.65450000E-01	5.49140000E-01	2.12830807E-02
1.65960000E-01	5.42650000E-01	2.10911300E-02
1.66470000E-01	5.44214000E-01	2.12078040E-02
1.66970000E-01	5.13342000E-01	2.09971806E-02
1.67480000E-01	5.26644000E-01	2.09822918E-02
1.67990000E-01	5.61466000E-01	2.10962347E-02
1.68490000E-01	5.37822000E-01	2.07101106E-02
1.69000000E-01	5.32860000E-01	2.10866977E-02
1.69510000E-01	4.99386000E-01	2.10735924E-02
1.70010000E-01	4.97144000E-01	2.10427084E-02
1.70520000E-01	5.38794000E-01	2.11698210E-02
1.71030000E-01	5.18552000E-01	2.13261932E-02
1.71530000E-01	5.04548000E-01	2.11928639E-02
1.72040000E-01	4.88906000E-01	2.12502944E-02
1.72550000E-01	5.07666000E-01	2.14495368E-02
1.73050000E-01	5.12838000E-01	2.13878281E-02
1.73560000E-01	4.73176000E-01	2.14334854E-02
1.74070000E-01	5.26516000E-01	2.11377503E-02
1.74570000E-01	4.65756000E-01	2.13115467E-02
1.75080000E-01	4.67096000E-01	2.13723577E-02
1.75590000E-01	4.48968000E-01	2.12775414E-02
1.76100000E-01	4.64064000E-01	2.13697939E-02
1.76600000E-01	4.80242000E-01	2.13868223E-02
1.77110000E-01	4.30426000E-01	2.13331011E-02
1.77620000E-01	4.70734000E-01	2.13744462E-02
1.78120000E-01	4.56514000E-01	2.14041410E-02
1.78630000E-01	4.50758000E-01	2.13388149E-02
1.79140000E-01	4.62532000E-01	2.10048068E-02
1.79640000E-01	4.73048000E-01	2.11936608E-02
1.80150000E-01	4.15834000E-01	2.16610569E-02
1.80660000E-01	4.25730000E-01	2.16379486E-02
1.81160000E-01	4.32526000E-01	2.19197443E-02
1.81670000E-01	4.69400000E-01	2.18131802E-02
1.82180000E-01	4.36268000E-01	2.15767745E-02
1.82680000E-01	4.50474000E-01	2.19210206E-02
1.83190000E-01	4.32136000E-01	2.18804369E-02
1.83700000E-01	4.25322000E-01	2.19064332E-02
1.84200000E-01	4.17304000E-01	2.18308753E-02
1.84710000E-01	4.37484000E-01	2.22860708E-02
1.85220000E-01	4.38854000E-01	2.21873552E-02
1.85720000E-01	4.28836000E-01	2.23264395E-02
1.86230000E-01	3.89352000E-01	2.22071389E-02
1.86740000E-01	4.06418000E-01	2.20571779E-02
1.87240000E-01	4.34168000E-01	2.25697642E-02
1.87750000E-01	4.23490000E-01	2.24192096E-02
1.88260000E-01	4.32952000E-01	2.23754582E-02
1.88760000E-01	3.84200000E-01	2.22797201E-02
1.89270000E-01	4.05290000E-01	2.23449917E-02
1.89780000E-01	4.11138000E-01	2.26147346E-02
1.90280000E-01	3.99744000E-01	2.26796218E-02
1.90790000E-01	3.80516000E-01	2.24599608E-02
1.91300000E-01	4.02336000E-01	2.26213435E-02
1.91800000E-01	3.95644000E-01	2.27655462E-02
1.92310000E-01	4.06050000E-01	2.23917572E-02
1.92820000E-01	3.67436000E-01	2.26810033E-02
1.93320000E-01	3.90158000E-01	2.24136268E-02
1.93830000E-01	3.68622000E-01	2.25940550E-02
1.94340000E-01	4.06498000E-01	2.27639086E-02
1.94840000E-01	3.71324000E-01	2.28024370E-02
1.95350000E-01	3.69528000E-01	2.28035744E-02
1.95860000E-01	3.57992000E-01	2.27798166E-02
1.96360000E-01	3.42320000E-01	2.26538582E-02
1.96870000E-01	3.53380000E-01	2.29244659E-02
1.97380000E-01	3.73746000E-01	2.28435611E-02
1.97880000E-01	3.89770000E-01	2.29536979E-02
1.98390000E-01	3.63620000E-01	2.29358628E-02
1.98900000E-01	3.48708000E-01	2.27211658E-02
1.99400000E-01	3.56940000E-01	2.29229102E-02
1.99910000E-01	3.81284000E-01	2.28215420E-02
2.00420000E-01	3.66976000E-01	2.28193413E-02
2.00920000E-01	3.58506000E-01	2.28926506E-02
2.01430000E-01	3.63276000E-01	2.27306103E-02
2.01940000E-01	3.40504000E-01	2.30584816E-02
2.02440000E-01	3.52058000E-01	2.30615102E-02
2.02950000E-01	3.66100000E-01	2.29055663E-02
2.03460000E-01	3.40788000E-01	2.29371609E-02
2.03960000E-01	3.74864000E-01	2.29877831E-02
2.04470000E-01	3.57590000E-01	2.31399705E-02
2.04980000E-01	3.73528000E-01	2.29536732E-02
2.05480000E-01	3.44052000E-01	2.29325425E-02
2.05990000E-01	3.25016000E-01	2.29634724E-02
2.06500000E-01	3.41458000E-01	2.31533929E-02
2.07000000E-01	3.30576000E-01	2.28475458E-02
2.07510000E-01	3.38550000E-01	2.27325281E-02
2.08020000E-01	3.31256000E-01	2.27530406E-02
2.08520000E-01	3.06020000E-01	2.26316138E-02
2.09030000E-01	3.28016000E-01	2.27379435E-02
2.09540000E-01	3.28902000E-01	2.28136264E-02
2.10040000E-01	3.32708000E-01	2.26395066E-02
2.10550000E-01	3.37016000E-01	2.27456318E-02
2.11060000E-01	3.21686000E-01	2.28741880E-02
2.11560000E-01	3.15188000E-01	2.28367043E-02
2.12070000E-01	3.37524000E-01	2.28393347E-02
2.12580000E-01	3.43202000E-01	2.27890450E-02
2.13080000E-01	2.98848000E-01	2.26331368E-02
2.13590000E-01	3.40084000E-01	2.28155477E-02
2.14100000E-01	3.10246000E-01	2.26107765E-02
2.14600000E-01	3.20394000E-01	2.28120332E-02
2.15110000E-01	3.22600000E-01	2.26007366E-02
2.15620000E-01	3.26018000E-01	2.25993329E-02
2.16120000E-01	3.27616000E-01	2.26240315E-02
2.16630000E-01	2.94510000E-01	2.27122446E-02
2.17140000E-01	3.21300000E-01	2.25886880E-02
2.17640000E-01	3.14560000E-01	2.25180822E-02
2.18150000E-01	3.04140000E-01	2.25212787E-02
2.18660000E-01	3.26864000E-01	2.24208894E-02
2.19160000E-01	3.10332000E-01	2.24169575E-02
2.19670000E-01	3.11742000E-01	2.25383617E-02
2.20180000E-01	3.14860000E-01	2.22005231E-02
2.20680000E-01	3.09850000E-01	2.24056350E-02
2.21190000E-01	3.09842000E-01	2.23202787E-02
2.21700000E-01	3.11754000E-01	2.25485545E-02
2.22200000E-01	2.81370000E-01	2.24929928E-02
2.22710000E-01	3.16330000E-01	2.22028055E-02
2.23220000E-01	2.73696000E-01	2.21733561E-02
2.23720000E-01	2.74804000E-01	2.22017004E-02
2.24230000E-01	2.94980000E-01	2.18850340E-02
2.24740000E-01	3.01774000E-01	2.18490619E-02
2.25240000E-01	2.92908000E-01	2.17458793E-02
2.25750000E-01	3.28846000E-01	2.20598150E-02
2.26260000E-01	3.02216000E-01	2.19290531E-02
2.26760000E-01	3.11942000E-01	2.17283817E-02
2.27270000E-01	3.07202000E-01	2.17518592E-02
2.27780000E-01	3.04216000E-01	2.16753607E-02
2.28280000E-01	3.00442000E-01	2.18222635E-02
2.28790000E-01	3.00168000E-01	2.15665361E-02
2.29300000E-01	3.03788000E-01	2.15798213E-02
2.29800000E-01	2.87920000E-01	2.13307337E-02
2.30310000E-01	2.73142000E-01	2.14226001E-02
2.30820000E-01	2.94298000E-01	2.13681342E-02
2.31320000E-01	3.01426000E-01	2.13354208E-02
2.31830000E-01	2.81912000E-01	2.13560789E-02
2.32340000E-01	3.12746000E-01	2.11192269E-02
2.32840000E-01	2.75332000E-01	2.10733908E-02
2.33350000E-01	3.09526000E-01	2.08087864E-02
2.33860000E-01	2.93392000E-01	2.07472096E-02
2.34360000E-01	2.89834000E-01	2.06927152E-02
2.34870000E-01	3.12110000E-01	2.06808927E-02
2.35380000E-01	2.86292000E-01	2.08354085E-02
2.35880000E-01	3.02424000E-01	2.07978909E-02
2.36390000E-01	2.90596000E-01	2.06520181E-02
2.36900000E-01	3.00880000E-01	2.04122138E-02
2.37400000E-01	3.02028000E-01	2.06322126E-02
2.37910000E-01	2.93842000E-01	2.05583321E-02
2.38420000E-01	2.85258000E-01	2.05099806E-02
2.38920000E-01	2.76618000E-01	2.02111906E-02
2.39430000E-01	2.80052000E-01	2.04353578E-02
2.39940000E-01	2.70852000E-01	2.03002205E-02
2.40440000E-01	2.62486000E-01	2.05175473E-02
2.40950000E-01	2.90170000E-01	2.03301613E-02
2.41450000E-01	2.74350000E-01	2.03300527E-02
2.41960000E-01	2.50946000E-01	2.01635071E-02
2.42470000E-01	2.54960000E-01	2.02472401E-02
2.42970000E-01	2.77204000E-01	2.01179156E-02
2.43480000E-01	2.66466000E-01	2.02431104E-02
2.43990000E-01	2.76190000E-01	1.99965769E-02
2.44490000E-01	2.79216000E-01	2.00784659E-02
2.45000000E-01	2.61804000E-01	2.00044240E-02
2.45510000E-01	2.67306000E-01	1.98711060E-02
2.46010000E-01	2.57056000E-01	1.97117786E-02
2.46520000E-01	2.97780000E-01	2.01001049E-02
2.47030000E-01	2.65366000E-01	1.98596263E-02
2.47530000E-01	2.74768000E-01	1.98800575E-02
2.48040000E-01	2.76058000E-01	1.98920566E-02
2.48550000E-01	2.65822000E-01	1.96944209E-02
2.49050000E-01	2.77576000E-01	1.96736487E-02
2.49560000E-01	2.71390000E-01	1.97016480E-02
2.50070000E-01	2.70258000E-01	1.97144748E-02
2.50570000E-01	2.78198000E-01	1.95076864E-02
2.51080000E-01	2.70738000E-01	1.92992055E-02
2.51590000E-01	2.65540000E-01	1.94388716E-02
2.52090000E-01	2.54834000E-01	1.95365215E-02
2.52600000E-01	2.41430000E-01	1.95436270E-02
2.53110000E-01	2.64530000E-01	1.93716422E-02
2.53610000E-01	2.74768000E-01	1.93405951E-02
2.54120000E-01	2.55258000E-01	1.92657278E-02
2.54630000E-01	2.61946000E-01	1.92456762E-02
2.55130000E-01	2.60316000E-01	1.93199133E-02
2.55640000E-01	2.51898000E-01	1.90815893E-02
2.56150000E-01	2.49852000E-01	1.89027035E-02
2.56650000E-01	2.58356000E-01	1.92173746E-02
2.57160000E-01	2.81684000E-01	1.91367417E-02
2.57670000E-01	2.36484000E-01	1.90907819E-02
2.58170000E-01	2.62198000E-01	1.87554285E-02
2.58680000E-01	2.55196000E-01	1.86617549E-02
2.59190000E-01	2.82768000E-01	1.88647272E-02
2.59690000E-01	2.61356000E-01	1.86919408E-02
2.60200000E-01	2.64678000E-01	1.86735962E-02
2.60710000E-01	2.49458000E-01	1.87245292E-02
2.61210000E-01	2.69678000E-01	1.86857836E-02
2.61720000E-01	2.46068000E-01	1.87133932E-02
2.62230000E-01	2.37196000E-01	1.85680632E-02
2.62730000E-01	2.45358000E-01	1.85356464E-02
2.63240000E-01	2.46974000E-01	1.85925116E-02
2.63750000E-01	2.57776000E-01	1.84396667E-02
2.64250000E-01	2.46802000E-01	1.85685552E-02
2.64760000E-01	2.62476000E-01	1.85284438E-02
2.65270000E-01	2.45998000E-01	1.83167355E-02
2.65770000E-01	2.28174000E-01	1.83811083E-02
2.66280000E-01	2.50100000E-01	1.84275051E-02
2.66790000E-01	2.28452000E-01	1.83685200E-02
2.67290000E-01	2.55408000E-01	1.82758133E-02
2.67800000E-01	2.44394000E-01	1.82681316E-02
2.68310000E-01	2.45602000E-01	1.83905505E-02
2.68810000E-01	2.47424000E-01	1.82788846E-02
2.69320000E-01	2.28036000E-01	1.83319126E-02
2.69830000E-01	2.43596000E-01	1.82589435E-02
2.70330000E-01	2.23868000E-01	1.82416723E-02
2.70840000E-01	2.58276000E-01	1.80647533E-02
2.71340000E-01	2.68274000E-01	1.82438493E-02
2.71850000E-01	2.43414000E-01	1.82730712E-02
2.72360000E-01	2.42552000E-01	1.80176434E-02
2.72860000E-01	2.48852000E-01	1.80296768E-02
2.73370000E-01	2.51154000E-01	1.81279791E-02
2.73880000E-01	2.34780000E-01	1.80328492E-02
2.74380000E-01	2.49390000E-01	1.79197261E-02
2.74890000E-01	2.14758000E-01	1.79806667E-02
2.75400000E-01	2.51258000E-01	1.79104441E-02
2.75900000E-01	2.40778000E-01	1.79273091E-02
2.76410000E-01	2.41316000E-01	1.79093083E-02
2.76920000E-01	2.20090000E-01	1.79864870E-02
2.77420000E-01	2.35364000E-01	1.77137400E-02
2.77930000E-01	2.34616000E-01	1.77239958E-02
2.78440000E-01	2.44592000E-01	1.78999426E-02
2.78940000E-01	2.51158000E-01	1.78183482E-02
2.79450000E-01	2.46862000E-01	1.78738938E-02
2.79960000E-01	2.13658000E-01	1.78344407E-02
2.80460000E-01	2.27100000E-01	1.79175255E-02
2.80970000E-01	2.04044000E-01	1.76239277E-02
2.81480000E-01	2.10976000E-01	1.76895179E-02
2.81980000E-01	2.31894000E-01	1.77812804E-02
2.82490000E-01	2.46390000E-01	1.77990884E-02
2.83000000E-01	2.07764000E-01	1.76923511E-02
2.83500000E-01	2.30366000E-01	1.76553911E-02
2.84010000E-01	2.14876000E-01	1.76129204E-02
2.84520000E-01	2.20516000E-01	1.73227173E-02
2.85020000E-01	2.37376000E-01	1.75458000E-02
2.85530000E-01	1.90952000E-01	1.74353734E-02
2.86040000E-01	1.83396000E-01	1.75982757E-02
2.86540000E-01	2.05858000E-01	1.76087436E-02
2.87050000E-01	2.31378000E-01	1.75010775E-02
2.87560000E-01	2.26274000E-01	1.76346241E-02
2.88060000E-01	2.18082000E-01	1.75271181E-02
2.88570000E-01	2.06470000E-01	1.73639593E-02
2.89080000E-01	2.36936000E-01	1.74249921E-02
2.89580000E-01	1.92036000E-01	1.76573791E-02
2.90090000E-01	2.12592000E-01	1.75542617E-02
2.90590000E-01	2.23774000E-01	1.76338904E-02
2.91100000E-01	2.15484000E-01	1.76602539E-02
2.91610000E-01	1.99404000E-01	1.75101218E-02
2.92110000E-01	2.11954000E-01	1.74478633E-02
2.92620000E-01	2.08776000E-01	1.76708155E-02
2.93130000E-01	2.11374000E-01	1.76003576E-02
2.93630000E-01	2.13154000E-01	1.74579529E-02
2.94140000E-01	2.01642000E-01	1.76006819E-02
2.94650000E-01	2.18842000E-01	1.77276659E-02
2.95150000E-01	2.24074000E-01	1.75643208E-02
2.95660000E-01	1.90594000E-01	1.75766209E-02
2.96170000E-01	2.00986000E-01	1.76432032E-02
2.96670000E-01	2.13776000E-01	1.75180171E-02
2.97180000E-01	1.84208000E-01	1.74317298E-02
2.97690000E-01	1.88330000E-01	1.76168594E-02
2.98190000E-01	1.97180000E-01	1.75999531E-02
2.98700000E-01	1.89176000E-01	1.74594389E-02
2.99210000E-01	2.05610000E-01	1.76256638E-02
2.99710000E-01	1.88738000E-01	1.75586506E-02
3.00220000E-01	1.78906000E-01	1.75613880E-02
3.00730000E-01	2.02512000E-01	1.74042595E-02
3.01230000E-01	1.95674000E-01	1.73012243E-02
3.01740000E-01	1.93366000E-01	1.76570027E-02
3.02250000E-01	2.19694000E-01	1.74534705E-02
3.02750000E-01	1.89282000E-01	1.73821291E-02
3.03260000E-01	1.99436000E-01	1.72822427E-02
3.03770000E-01	2.04780000E-01	1.72725411E-02
3.04270000E-01	1.79134000E-01	1.72393663E-02
3.04780000E-01	1.90386000E-01	1.73222100E-02
3.05290000E-01	2.17516000E-01	1.72896790E-02
3.05790000E-01	2.27450000E-01	1.71918313E-02
3.06300000E-01	2.10882000E-01	1.71433383E-02
3.06800000E-01	1.93098000E-01	1.71448236E-02
3.07310000E-01	1.91356000E-01	1.72378018E-02
3.07820000E-01	2.16410000E-01	1.70274326E-02
3.08320000E-01	2.04850000E-01	1.69089153E-02
3.08830000E-01	1.82748000E-01	1.69825466E-02
3.09340000E-01	1.98246000E-01	1.70337803E-02
3.09840000E-01	1.72156000E-01	1.72368186E-02
3.10350000E-01	1.97692000E-01	1.72924209E-02
3.10860000E-01	2.11662000E-01	1.76443317E-02
3.11360000E-01	2.00746000E-01	1.79273156E-02
3.11870000E-01	1.82310000E-01	1.78733243E-02
3.12380000E-01	1.67424000E-01	1.78743152E-02
3.12880000E-01	2.15386000E-01	1.80712048E-02
3.13390000E-01	2.06658000E-01	1.79987050E-02
3.13900000E-01	2.04608000E-01	1.82641834E-02
3.14400000E-01	1.95690000E-01	1.82733109E-02
3.14910000E-01	2.09360000E-01	1.84701197E-02
3.15420000E-01	2.05706000E-01	1.82780488E-02
3.15920000E-01	1.92198000E-01	1.84818877E-02
3.16430000E-01	2.14130000E-01	1.85460386E-02
3.16940000E-01	2.05808000E-01	1.86628031E-02
3.17440000E-01	1.88370000E-01	1.85524146E-02
3.17950000E-01	2.11386000E-01	1.86441749E-02
3.18450000E-01	1.69656000E-01	1.86832849E-02
3.18960000E-01	1.89798000E-01	1.86942149E-02
3.19470000E-01	1.88214000E-01	1.87433759E-02
3.19970000E-01	1.96742000E-01	1.86463429E-02
3.20480000E-01	1.79802000E-01	1.88387169E-02
3.20990000E-01	2.04272000E-01	1.88327599E-02
3.21490000E-01	1.97468000E-01	1.86235742E-02
3.22000000E-01	2.11968000E-01	1.85093166E-02
3.22510000E-01	1.99996000E-01	1.86104829E-02
3.23010000E-01	2.01696000E-01	1.86831366E-02
3.23520000E-01	2.13402000E-01	1.86356706E-02
3.24030000E-01	1.93970000E-01	1.87445857E-02
3.24530000E-01	1.94580000E-01	1.87427744E-02
3.25040000E-01	2.12256000E-01	1.86778399E-02
3.25550000E-01	2.19642000E-01	1.88085315E-02
3.26050000E-01	2.07188000E-01	1.87609506E-02
3.26560000E-01	2.00028000E-01	1.86424095E-02
3.27070000E-01	1.92174000E-01	1.86830964E-02
3.27570000E-01	1.89338000E-01	1.89132966E-02
3.28080000E-01	1.90184000E-01	1.89298232E-02
3.28590000E-01	2.08480000E-01	1.89280757E-02
3.29090000E-01	1.92068000E-01	1.88057411E-02
3.29600000E-01	1.77842000E-01	1.87927263E-02
3.30100000E-01	1.70516000E-01	1.89257045E-02
3.30610000E-01	1.97728000E-01	1.87645094E-02
3.31120000E-01	1.96926000E-01	1.89596273E-02
3.31620000E-01	2.05356000E-01	1.88476029E-02
3.32130000E-01	2.01392000E-01	1.91180269E-02
3.32640000E-01	2.28198000E-01	1.90024646E-02
3.33140000E-01	2.16482000E-01	1.90763325E-02
3.33650000E-01	1.94530000E-01	1.90469611E-02
3.34160000E-01	2.02540000E-01	1.91604091E-02
3.34660000E-01	2.18972000E-01	1.90144386E-02
3.35170000E-01	2.17148000E-01	1.92273420E-02
3.35680000E-01	2.07738000E-01	1.92041500E-02
3.36180000E-01	1.87864000E-01	1.92962391E-02
3.36690000E-01	1.88462000E-01	1.92431544E-02
3.37200000E-01	2.25922000E-01	1.92297979E-02
3.37700000E-01	2.21950000E-01	1.91143899E-02
3.38210000E-01	1.96938000E-01	1.91601581E-02
3.38720000E-01	2.27832000E-01	1.91135327E-02
3.39220000E-01	1.75928000E-01	1.92746838E-02
3.39730000E-01	1.94708000E-01	1.93517317E-02
3.40230000E-01	1.95438000E-01	1.92079620E-02
3.40740000E-01	1.87662000E-01	1.93786550E-02
3.41250000E-01	1.99340000E-01	1.93583807E-02
3.41750000E-01	1.84956000E-01	1.94181561E-02
3.42260000E-01	1.87680000E-01	1.93659124E-02
3.42770000E-01	1.98078000E-01	1.93793599E-02
3.43270000E-01	1.66822000E-01	1.92169297E-02
3.43780000E-01	1.97766000E-01	1.93815794E-02
3.44290000E-01	2.13118000E-01	1.93625384E-02
3.44790000E-01	1.88494000E-01	1.94469235E-02
3.45300000E-01	1.93938000E-01	1.94564206E-02
3.45810000E-01	2.07802000E-01	1.92378853E-02
3.46310000E-01	1.78610000E-01	1.95065191E-02
3.46820000E-01	2.13970000E-01	1.92967357E-02
3.47330000E-01	1.90038000E-01	1.93800713E-02
3.47830000E-01	1.94828000E-01	1.94367236E-02
3.48340000E-01	1.90376000E-01	1.93332012E-02
3.48840000E-01	1.88874000E-01	1.96955208E-02
3.49350000E-01	2.19682000E-01	1.95810627E-02
3.49860000E-01	2.22710000E-01	1.97318287E-02
3.50360000E-01	1.83852000E-01	1.96355204E-02
3.50870000E-01	1.89838000E-01	1.95284784E-02
3.51380000E-01	2.03454000E-01	1.96159044E-02
3.51880000E-01	1.86904000E-01	1.95211879E-02
3.52390000E-01	1.97484000E-01	1.95002567E-02
3.52900000E-01	2.17866000E-01	1.93735701E-02
3.53400000E-01	1.96594000E-01	1.94447259E-02
3.53910000E-01	1.85430000E-01	1.87946721E-02
3.54420000E-01	1.89500000E-01	1.89596413E-02
3.54920000E-01	1.71616000E-01	1.86567198E-02
3.55430000E-01	1.77830000E-01	1.87659528E-02
3.55940000E-01	1.82070000E-01	1.84847217E-02
3.56440000E-01	1.82080000E-01	1.84038122E-02
3.56950000E-01	1.81292000E-01	1.83843622E-02
3.57450000E-01	2.09754000E-01	1.83271087E-02
3.57960000E-01	1.93402000E-01	1.88056186E-02
3.58470000E-01	1.85668000E-01	1.87361626E-02
3.58970000E-01	1.90032000E-01	1.87036612E-02
3.59480000E-01	1.86512000E-01	1.86958757E-02
3.59990000E-01	1.76860000E-01	1.87593520E-02
3.60490000E-01	1.81858000E-01	1.88748997E-02
3.61000000E-01	1.85864000E-01	1.87216994E-02
3.61510000E-01	1.87950000E-01	1.87483630E-02
3.62010000E-01	1.81374000E-01	1.87359136E-02
3.62520000E-01	1.85190000E-01	1.88340652E-02
3.63030000E-01	1.68684000E-01	1.88465240E-02
3.63530000E-01	1.86656000E-01	1.89863212E-02
3.64040000E-01	1.69044000E-01	1.90129307E-02
3.64550000E-01	1.85430000E-01	1.89861869E-02
3.65050000E-01	1.92794000E-01	1.89559860E-02
3.65560000E-01	1.65216000E-01	1.90925487E-02
3.66060000E-01	1.51106000E-01	1.93036830E-02
3.66570000E-01	1.97834000E-01	1.91112849E-02
3.67080000E-01	1.70062000E-01	1.93423741E-02
3.67580000E-01	1.76958000E-01	1.93983580E-02
3.68090000E-01	1.86396000E-01	1.95389587E-02
3.68600000E-01	1.89356000E-01	1.97507392E-02
3.69100000E-01	1.70112000E-01	2.00394738E-02
3.69610000E-01	1.72436000E-01	1.98930813E-02
3.70120000E-01	1.93802000E-01	2.00855939E-02
3.70620000E-01	1.67422000E-01	2.00025698E-02
3.71130000E-01	1.74860000E-01	2.03912706E-02
3.71640000E-01	1.54540000E-01	2.01049435E-02
3.72140000E-01	1.48518000E-01	2.00516280E-02
3.72650000E-01	1.71592000E-01	2.01134064E-02
3.73150000E-01	1.85710000E-01	2.04031095E-02
3.73660000E-01	1.53792000E-01	2.01020136E-02
3.74170000E-01	1.88860000E-01	2.03518556E-02
3.74670000E-01	1.49820000E-01	2.05086032E-02
3.75180000E-01	1.82230000E-01	2.04459029E-02
3.75690000E-01	1.69986000E-01	2.05038951E-02
3.76190000E-01	1.55600000E-01	2.06635290E-02
3.76700000E-01	1.57738000E-01	2.06893982E-02
3.77210000E-01	1.84042000E-01	2.07366646E-02
3.77710000E-01	1.67240000E-01	2.08391752E-02
3.78220000E-01	1.56640000E-01	2.08671730E-02
3.78730000E-01	1.48892000E-01	2.09915883E-02
3.79230000E-01	1.62858000E-01	2.11235268E-02
3.79740000E-01	1.77632000E-01	2.10177614E-02
3.80240000E-01	1.50690000E-01	2.14747400E-02
3.80750000E-01	1.81508000E-01	2.15306717E-02
3.81260000E-01	1.71494000E-01	2.15768136E-02
3.81760000E-01	1.66368000E-01	2.17256596E-02
3.82270000E-01	1.78410000E-01	2.18550026E-02
3.82780000E-01	1.52330000E-01	2.17822035E-02
3.83280000E-01	1.78784000E-01	2.17209497E-02
3.83790000E-01	1.85792000E-01	2.18753259E-02
3.84300000E-01	1.35272000E-01	2.21448031E-02
3.84800000E-01	1.68720000E-01	2.22231790E-02
3.85310000E-01	1.52958000E-01	2.22386662E-02
3.85820000E-01	1.65968000E-01	2.22888917E-02
3.86320000E-01	1.46696000E-01	2.24397539E-02
3.86830000E-01	1.47466000E-01	2.24016387E-02
3.87330000E-01	1.64262000E-01	2.25160198E-02
3.87840000E-01	1.56532000E-01	2.26395646E-02
3.88350000E-01	1.22316000E-01	2.26728505E-02
3.88850000E-01	1.14790000E-01	2.27942967E-02
3.89360000E-01	1.54774000E-01	2.30263661E-02
3.89870000E-01	1.41588000E-01	2.27941383E-02
3.90370000E-01	1.42088000E-01	2.32270215E-02
3.90880000E-01	1.49972000E-01	2.31646433E-02
3.91390000E-01	1.18758000E-01	2.32838629E-02
3.91890000E-01	1.58164000E-01	2.36179771E-02
3.92400000E-01	1.41158000E-01	2.36185890E-02
3.92900000E-01	1.66474000E-01	2.36172926E-02
3.93410000E-01	1.57912000E-01	2.36493348E-02
3.93920000E-01	1.51262000E-01	2.37637066E-02
3.94420000E-01	1.52528000E-01	2.73239581E-02
3.94930000E-01	1.79152000E-01	2.40616038E-02
3.95440000E-01	1.39580000E-01	2.44590508E-02
3.95940000E-01	1.72414000E-01	2.43840513E-02
3.96450000E-01	1.37512000E-01	2.43868563E-02
3.96960000E-01	1.21496000E-01	2.44777770E-02
3.97460000E-01	1.13880000E-01	2.46034734E-02
3.97970000E-01	1.35158000E-01	2.45903614E-02
3.98470000E-01	1.33514000E-01	2.51133517E-02
3.98980000E-01	1.60976000E-01	2.50332820E-02
3.99490000E-01	1.58000000E-01	2.51812072E-02
3.99990000E-01	1.60148000E-01	2.50026692E-02
4.00500000E-01	1.74246000E-01	2.53451368E-02
4.01010000E-01	1.55750000E-01	2.52816329E-02
4.01510000E-01	1.76340000E-01	2.54609199E-02
4.02020000E-01	1.59410000E-01	2.54828271E-02
4.02530000E-01	1.83206000E-01	2.56756429E-02
4.03030000E-01	1.31242000E-01	2.56531517E-02
4.03540000E-01	1.63502000E-01	2.57564646E-02
4.04050000E-01	1.68126000E-01	2.58454522E-02
4.04550000E-01	1.11920000E-01	2.58263146E-02
4.05060000E-01	1.35610000E-01	2.58996219E-02
4.05560000E-01	1.20296000E-01	2.62512901E-02
4.06070000E-01	1.52592000E-01	2.61067543E-02
4.06580000E-01	1.46918000E-01	2.64208490E-02
4.07080000E-01	1.36882000E-01	2.63471721E-02
4.07590000E-01	1.61656000E-01	2.69186955E-02
4.08100000E-01	1.34698000E-01	2.63165167E-02
4.08600000E-01	1.45834000E-01	2.66781355E-02
4.09110000E-01	1.64668000E-01	2.67096203E-02
4.09620000E-01	1.53210000E-01	2.69317400E-02
4.10120000E-01	1.49302000E-01	2.65836848E-02
4.10630000E-01	1.23190000E-01	2.69164731E-02
4.11130000E-01	1.28580000E-01	2.67872420E-02
4.11640000E-01	1.28234000E-01	2.68080692E-02
4.12150000E-01	1.24690000E-01	2.66845004E-02
4.12650000E-01	1.93360000E-01	2.68008457E-02
4.13160000E-01	1.66274000E-01	2.62662833E-02
4.13670000E-01	1.61098000E-01	2.69274857E-02
4.14170000E-01	1.49624000E-01	2.71221316E-02
4.14680000E-01	1.59178000E-01	2.73495921E-02
4.15180000E-01	1.36808000E-01	2.70616510E-02
4.15690000E-01	1.51114000E-01	2.68512261E-02
4.16200000E-01	1.34796000E-01	2.72263322E-02
4.16700000E-01	1.40170000E-01	2.78149340E-02
4.17210000E-01	1.38938000E-01	2.73939493E-02
4.17720000E-01	1.52898000E-01	2.75843590E-02
4.18220000E-01	1.60444000E-01	2.75506642E-02
4.18730000E-01	1.49856000E-01	2.81352282E-02
4.19240000E-01	1.62694000E-01	2.81077914E-02
4.19740000E-01	1.16716000E-01	2.81984993E-02
4.20250000E-01	1.41900000E-01	2.86120833E-02
4.20750000E-01	1.15922000E-01	2.85235205E-02
4.21260000E-01	1.12354000E-01	2.84474534E-02
4.21770000E-01	1.09374000E-01	2.84208908E-02
4.22270000E-01	1.06158000E-01	2.88063496E-02
4.22780000E-01	1.21856000E-01	2.89388110E-02
4.23290000E-01	1.47506000E-01	2.91297608E-02
4.23790000E-01	1.08692000E-01	2.98924434E-02
4.24300000E-01	1.29936000E-01	2.92852864E-02
4.24810000E-01	1.43044000E-01	2.96941323E-02
4.25310000E-01	1.30430000E-01	2.95844584E-02
4.25820000E-01	1.26366000E-01	3.06105806E-02
4.26320000E-01	1.29682000E-01	3.04618420E-02
4.26830000E-01	1.47622000E-01	3.01005897E-02
4.27340000E-01	1.18656000E-01	3.09918118E-02
4.27840000E-01	1.23558000E-01	3.06346534E-02
4.28350000E-01	1.22596000E-01	3.06723957E-02
4.28860000E-01	1.41184000E-01	3.15915528E-02
4.29360000E-01	1.03204000E-01	3.18521215E-02
4.29870000E-01	1.55688000E-01	3.14977712E-02
4.30370000E-01	1.26344000E-01	3.16756405E-02
4.30880000E-01	1.13826000E-01	3.20424907E-02
4.31390000E-01	9.45460000E-02	3.24284896E-02
4.31890000E-01	9.15640000E-02	3.26010059E-02
4.32400000E-01	1.37712000E-01	3.27683708E-02
4.32910000E-01	9.84660000E-02	3.35715213E-02
4.33410000E-01	1.11438000E-01	3.34445355E-02
4.33920000E-01	1.09354000E-01	3.35672927E-02
4.34430000E-01	1.27538000E-01	3.42031749E-02
4.34930000E-01	1.01730000E-01	3.51783385E-02
4.35440000E-01	1.53278000E-01	3.44501245E-02
4.35940000E-01	1.00248000E-01	3.46284703E-02
4.36450000E-01	1.37658000E-01	3.50306665E-02
4.36960000E-01	1.39698000E-01	3.56034989E-02
4.37460000E-01	1.38198000E-01	3.51415871E-02
4.37970000E-01	1.04432000E-01	3.62961500E-02
4.38480000E-01	1.05334000E-01	3.58364393E-02
4.38980000E-01	1.08058000E-01	3.61382402E-02
4.39490000E-01	1.02246000E-01	3.71021152E-02
4.39990000E-01	1.46376000E-01	3.73124542E-02
