## Supplementary material for "Disordered proteins interact with the chemical environment to tune their protective function during drying": File S1: 100T Fit - 4.csv

#q**2_data	ln(I(q))_data	error_data	q**2_fit	ln(I(q))_fit	normalized_residual
0.00012996	0.7293963966470629	3.124058467208035	0.00023901159999999998	0.6965751716684894	0.16889284002942945
0.0001418481	0.789310727960727	2.6074318797132747	0.00025472159999999995	0.688205621998196	0.11207150430274133
0.00015425640000000002	0.8955678484721851	1.856586786622382	0.00027126089999999993	0.6793942602628759	0.22464964148977926
0.00016692639999999997	0.7535390129300782	1.1674733579634429	0.0002883204	0.6703057604156214	-0.1897872753919412
0.00018036489999999998	0.7406157146180675	0.9828788347177069	0.00030555039999999995	0.6611264261814296	0.12272475038189384
0.00019432359999999998	0.7890055782472006	0.718082308328368	0.00032364009999999996	0.6514890841909329	0.22507068123986404
0.0002085136	0.8505166317231215	0.4623147840924338	0.00034224999999999994	0.641574604088502	0.20699628129613998
0.0002235025	0.7663312739262025	0.452753089310509	0.000361	0.6315854852904117	0.12780044097055768
0.00023901159999999998	0.7583348909285804	0.365673993339975	0.0003806401	0.6211221630447384	0.7419002719872543
0.00025472159999999995	0.7198710020188749	0.28254622098352894	0.00040080039999999996	0.610381702687131	-0.1472840484825574
0.00027126089999999993	0.7282670399639574	0.2175511137119043	0.0004210704	0.5995827993251422	0.30270515061495573
0.0002883204	0.6305792285750194	0.20932136655927208	0.0004422609	0.5882934968242925	0.12680885854287083
0.00030555039999999995	0.6816178980684579	0.16697098037081418	0.0004639716	0.5767270562115085	-0.3476788864139921
0.00032364009999999996	0.6805722920163909	0.12921810901910968	0.0004857616	0.5651183682856213	-0.08504782387368812
0.00034224999999999994	0.6642137723687683	0.10936992751032829	0.0005085025	0.5530030855295951	-0.7091218275662378
0.000361	0.6440664156702138	0.09765952515513979	0.0005317636000000001	0.5406106646616347	-0.3292536535710305
0.0003806401	0.6807069153414427	0.08031369517779054	0.0005550736000000001	0.5281921921718489	-0.34707229544944806
0.00040080039999999996	0.5993898864043404	0.07463005258232223	0.0005793649	0.5152509291606462	-0.11914869497374413
0.0004210704	0.6178769547895427	0.06043556056854435	0.0006041764	0.5020325280375093	0.024612241690061393
0.0004422609	0.5953816829283058	0.055896616257427784	0.0006295081	0.4885369888024382	1.209623353237642
0.0004639716	0.5608032140944285	0.04580042889955381	0.0006548481000000001	0.4750370277174457	-0.5093095925623972
0.0004857616	0.5616370409693778	0.04093376123784108	0.0006812100000000001	0.46099264633913234	0.08552399796188372
0.0005085025	0.5254553180142412	0.03884772185041891
0.0005317636000000001	0.5294346272118654	0.0339435487763182
0.0005550736000000001	0.5173097880618136	0.03135486252494711
0.0005793649	0.5118155975801706	0.028832305559306506
0.0006041764	0.5027033431703319	0.02725534476989608
0.0006295081	0.5187698288423052	0.024993598179918287
0.0006548481000000001	0.46294431456273377	0.02374334458118502
0.0006812100000000001	0.4629323742483307	0.022680510212617543
0.0007080921	0.42350365091009473	0.022502881336610454
0.0007349520999999999	0.4109750272524326	0.021281469054487873
0.0007628644	0.4230453920105434	0.02017796761502441
