## Supplementary material for "Disordered proteins interact with the chemical environment to tune their protective function during drying": File S1: Tris - 4.csv

Q	I(Q)	Error
1.14000000E-02	2.60934917E+00	6.84344664E+00
1.19100000E-02	2.57782472E+00	6.13128140E+00
1.24200000E-02	3.73064361E+00	4.92280257E+00
1.29200000E-02	4.82969889E+00	2.70934053E+00
1.34300000E-02	4.84350167E+00	2.23896899E+00
1.39400000E-02	4.89744111E+00	1.70451337E+00
1.44400000E-02	4.82207472E+00	1.17090476E+00
1.49500000E-02	5.06212000E+00	1.05247891E+00
1.54600000E-02	5.09495167E+00	8.43902730E-01
1.59600000E-02	5.12263556E+00	6.27388677E-01
1.64700000E-02	4.84713528E+00	4.82897426E-01
1.69800000E-02	5.00487083E+00	4.24784846E-01
1.74800000E-02	4.92172917E+00	3.55264189E-01
1.79900000E-02	5.09106361E+00	2.74630572E-01
1.85000000E-02	4.83340194E+00	2.30753906E-01
1.90000000E-02	4.99582611E+00	1.99337801E-01
1.95100000E-02	4.71792972E+00	1.67772940E-01
2.00200000E-02	4.75399417E+00	1.45797304E-01
2.05200000E-02	4.72374417E+00	1.19499688E-01
2.10300000E-02	4.71854556E+00	1.08256042E-01
2.15400000E-02	4.68735000E+00	8.55050614E-02
2.20400000E-02	4.50033861E+00	7.71042418E-02
2.25500000E-02	4.45659306E+00	7.02681621E-02
2.30600000E-02	4.46171028E+00	6.18492771E-02
2.35600000E-02	4.39129083E+00	5.72296375E-02
2.40700000E-02	4.30369000E+00	5.22344945E-02
2.45800000E-02	4.28572639E+00	4.92677138E-02
2.50900000E-02	4.20077250E+00	4.56898474E-02
2.55900000E-02	4.14843917E+00	4.21793730E-02
2.61000000E-02	4.07331167E+00	3.99972365E-02
2.66100000E-02	4.07229444E+00	3.80985174E-02
2.71100000E-02	3.99369056E+00	3.56450601E-02
2.76200000E-02	3.90328778E+00	3.44953555E-02
2.81300000E-02	3.82731028E+00	3.36073228E-02
2.86300000E-02	3.78145389E+00	3.20173220E-02
2.91400000E-02	3.72400778E+00	3.21285015E-02
2.96500000E-02	3.69958472E+00	3.15661802E-02
3.01500000E-02	3.59392833E+00	3.04151914E-02
3.06600000E-02	3.61230278E+00	3.04380007E-02
3.11700000E-02	3.49908611E+00	2.93247691E-02
3.16700000E-02	3.42821722E+00	2.92281960E-02
3.21800000E-02	3.39423056E+00	2.92516322E-02
3.26900000E-02	3.33527361E+00	2.84697281E-02
3.31900000E-02	3.30049306E+00	2.83556374E-02
3.37000000E-02	3.24133611E+00	2.72828538E-02
3.42100000E-02	3.19331639E+00	2.74661982E-02
3.47100000E-02	3.11128139E+00	2.72112649E-02
3.52200000E-02	3.04557889E+00	2.68200473E-02
3.57300000E-02	2.98222444E+00	2.61858256E-02
3.62300000E-02	2.96021917E+00	2.59372775E-02
3.67400000E-02	2.90570056E+00	2.56770194E-02
3.72500000E-02	2.82237139E+00	2.53392276E-02
3.77500000E-02	2.79078722E+00	2.50197002E-02
3.82600000E-02	2.75067611E+00	2.46804752E-02
3.87700000E-02	2.68124917E+00	2.40492263E-02
3.92700000E-02	2.60678611E+00	2.38405289E-02
3.97800000E-02	2.57450972E+00	2.33696596E-02
4.02900000E-02	2.56944917E+00	2.35249795E-02
4.08000000E-02	2.48558083E+00	2.30875806E-02
4.13000000E-02	2.45120778E+00	2.28656781E-02
4.18100000E-02	2.38471583E+00	2.27844718E-02
4.23200000E-02	2.35247917E+00	2.24574251E-02
4.28200000E-02	2.31049528E+00	2.21548622E-02
4.33300000E-02	2.26059194E+00	2.17837869E-02
4.38400000E-02	2.22918861E+00	2.18226471E-02
4.43400000E-02	2.15275583E+00	2.15844857E-02
4.48500000E-02	2.13734167E+00	2.11711456E-02
4.53600000E-02	2.11225556E+00	2.10994584E-02
4.58600000E-02	2.03318861E+00	2.05239424E-02
4.63700000E-02	2.00639083E+00	2.08464682E-02
4.68800000E-02	1.95352944E+00	2.05280250E-02
4.73800000E-02	1.95162000E+00	2.03185429E-02
4.78900000E-02	1.90914278E+00	2.00854347E-02
4.84000000E-02	1.86759000E+00	1.97209734E-02
4.89000000E-02	1.81860889E+00	1.98299874E-02
4.94100000E-02	1.77935917E+00	1.99105820E-02
4.99200000E-02	1.74459528E+00	1.90830611E-02
5.04200000E-02	1.71797611E+00	1.88436915E-02
5.09300000E-02	1.65893972E+00	1.88246829E-02
5.14400000E-02	1.64717278E+00	1.86503387E-02
5.19400000E-02	1.62933194E+00	1.82825826E-02
5.24500000E-02	1.56654750E+00	1.82806979E-02
5.29600000E-02	1.54285750E+00	1.79235829E-02
5.34600000E-02	1.52824083E+00	1.78827436E-02
5.39700000E-02	1.49420111E+00	1.78601975E-02
5.44800000E-02	1.46801667E+00	1.76119825E-02
5.49800000E-02	1.44194750E+00	1.76317799E-02
5.54900000E-02	1.40513194E+00	1.71901587E-02
5.60000000E-02	1.37588194E+00	1.73845222E-02
5.65000000E-02	1.34789222E+00	1.72696415E-02
5.70100000E-02	1.32041222E+00	1.68110692E-02
5.75200000E-02	1.29103222E+00	1.69139401E-02
5.80300000E-02	1.28433917E+00	1.66346435E-02
5.85300000E-02	1.23219417E+00	1.66149394E-02
5.90400000E-02	1.23093056E+00	1.66294895E-02
5.95500000E-02	1.19513528E+00	1.64175804E-02
6.00500000E-02	1.19633806E+00	1.60213875E-02
6.05600000E-02	1.15746361E+00	1.61666610E-02
6.10700000E-02	1.11968611E+00	1.61949651E-02
6.15700000E-02	1.09468444E+00	1.59242652E-02
6.20800000E-02	1.08982472E+00	1.58837756E-02
6.25900000E-02	1.07670194E+00	1.55615409E-02
6.30900000E-02	1.04574806E+00	1.56214297E-02
6.36000000E-02	1.04399889E+00	1.55416227E-02
6.41100000E-02	1.00235583E+00	1.53582516E-02
6.46100000E-02	9.76494444E-01	1.53314960E-02
6.51200000E-02	9.75103611E-01	1.51584951E-02
6.56300000E-02	9.82495833E-01	1.50458671E-02
6.61300000E-02	9.49626944E-01	1.50112280E-02
6.66400000E-02	9.17025556E-01	1.49188300E-02
6.71500000E-02	8.81320278E-01	1.48363542E-02
6.76500000E-02	8.80696389E-01	1.46066472E-02
6.81600000E-02	8.80680000E-01	1.47020407E-02
6.86700000E-02	8.45816667E-01	1.44961171E-02
6.91700000E-02	8.30858889E-01	1.44239943E-02
6.96800000E-02	8.14206111E-01	1.44051024E-02
7.01900000E-02	8.20586667E-01	1.41409947E-02
7.06900000E-02	7.97129444E-01	1.41198723E-02
7.12000000E-02	7.76366667E-01	1.42061999E-02
7.17100000E-02	7.57602500E-01	1.40010007E-02
7.22100000E-02	7.76060833E-01	1.39231716E-02
7.27200000E-02	7.52939444E-01	1.37579330E-02
7.32300000E-02	7.24600833E-01	1.38868912E-02
7.37300000E-02	7.18741944E-01	1.35987065E-02
7.42400000E-02	6.92292778E-01	1.35052767E-02
7.47500000E-02	6.97655000E-01	1.34843100E-02
7.52600000E-02	7.03380833E-01	1.34717208E-02
7.57600000E-02	6.82250278E-01	1.33565115E-02
7.62700000E-02	6.77338333E-01	1.33521047E-02
7.67800000E-02	6.49727778E-01	1.32490513E-02
7.72800000E-02	6.39795556E-01	1.28902261E-02
7.77900000E-02	6.42632500E-01	1.29508169E-02
7.83000000E-02	6.19906944E-01	1.28887330E-02
7.88000000E-02	6.07897778E-01	1.28597994E-02
7.93100000E-02	6.08812500E-01	1.27395864E-02
7.98200000E-02	6.00444444E-01	1.25621321E-02
8.03200000E-02	5.80202778E-01	1.28229133E-02
8.08300000E-02	5.84093611E-01	1.29115620E-02
8.13400000E-02	5.68791944E-01	1.28689728E-02
8.18400000E-02	5.66083611E-01	1.30309212E-02
8.23500000E-02	5.52666667E-01	1.28226420E-02
8.28600000E-02	5.57176667E-01	1.28877260E-02
8.33600000E-02	5.50978889E-01	1.30222874E-02
8.38700000E-02	5.29090000E-01	1.29663534E-02
8.43800000E-02	5.25211389E-01	1.28263808E-02
8.48800000E-02	5.28278611E-01	1.28006944E-02
8.53900000E-02	5.08592222E-01	1.28560060E-02
8.59000000E-02	5.00467500E-01	1.28401354E-02
8.64000000E-02	4.92560000E-01	1.28979494E-02
8.69100000E-02	4.96005278E-01	1.27535586E-02
8.74200000E-02	5.01132778E-01	1.27736124E-02
8.79200000E-02	4.83196667E-01	1.26508280E-02
8.84300000E-02	4.60702500E-01	1.27122400E-02
8.89400000E-02	4.55944167E-01	1.27493031E-02
8.94400000E-02	4.52183611E-01	1.26533784E-02
8.99500000E-02	4.40895833E-01	1.28551154E-02
9.04600000E-02	4.51252500E-01	1.30387253E-02
9.09600000E-02	4.46783889E-01	1.30178932E-02
9.14700000E-02	4.35792222E-01	1.30676910E-02
9.19800000E-02	4.21628333E-01	1.29315421E-02
9.24800000E-02	4.29942222E-01	1.27402391E-02
9.29900000E-02	4.15502778E-01	1.27547359E-02
9.35000000E-02	4.22149444E-01	1.25254963E-02
9.40100000E-02	4.12819444E-01	1.25393106E-02
9.45100000E-02	4.11909444E-01	1.24547126E-02
9.50200000E-02	4.05785000E-01	1.23975169E-02
9.55300000E-02	4.01949167E-01	1.24035030E-02
9.60300000E-02	3.92043333E-01	1.23132715E-02
9.65400000E-02	4.08882222E-01	1.22346514E-02
9.70500000E-02	3.87788889E-01	1.22733819E-02
9.75500000E-02	3.78358333E-01	1.22628903E-02
9.80600000E-02	3.76880000E-01	1.21751979E-02
9.85700000E-02	3.69177500E-01	2.43589019E-01
9.90700000E-02	3.55097222E-01	1.20702234E-02
9.95800000E-02	3.64354167E-01	1.20607448E-02
1.00090000E-01	3.68357778E-01	1.20063456E-02
1.00590000E-01	3.46555556E-01	1.19857342E-02
1.01100000E-01	3.52667500E-01	1.18217612E-02
1.01610000E-01	3.63626111E-01	1.15692188E-02
1.02110000E-01	3.48176111E-01	1.14492597E-02
1.02620000E-01	3.44774167E-01	1.13973038E-02
1.03130000E-01	3.47799444E-01	1.14374016E-02
1.03630000E-01	3.35035556E-01	1.16261027E-02
1.04140000E-01	3.31157500E-01	1.15628775E-02
1.04650000E-01	3.24226111E-01	1.16384611E-02
1.05150000E-01	3.29721944E-01	1.17233232E-02
1.05660000E-01	3.52341389E-01	1.15558161E-02
1.06170000E-01	3.19473333E-01	1.13198798E-02
1.06670000E-01	3.26099444E-01	1.12019896E-02
1.07180000E-01	3.20301111E-01	1.12028387E-02
1.07690000E-01	3.19356667E-01	1.10724883E-02
1.08190000E-01	3.27377500E-01	1.10051670E-02
1.08700000E-01	3.20629444E-01	1.09280426E-02
1.09210000E-01	3.10491111E-01	1.07485834E-02
1.09710000E-01	3.10063889E-01	1.08390171E-02
1.10220000E-01	2.87896389E-01	1.07237707E-02
1.10730000E-01	3.03399722E-01	1.06715404E-02
1.11230000E-01	2.99235278E-01	1.06265763E-02
1.11740000E-01	3.05524722E-01	1.06053093E-02
1.12250000E-01	3.05357500E-01	1.05537145E-02
1.12750000E-01	3.08883889E-01	1.05593394E-02
1.13260000E-01	2.85016389E-01	1.04489933E-02
1.13770000E-01	2.89794167E-01	1.02934417E-02
1.14280000E-01	2.89370833E-01	1.03611622E-02
1.14780000E-01	2.99820556E-01	1.03007608E-02
1.15290000E-01	2.82771944E-01	1.02027771E-02
1.15800000E-01	2.85338056E-01	1.02057084E-02
1.16300000E-01	2.88503611E-01	1.00395662E-02
1.16810000E-01	2.92908611E-01	1.00786777E-02
1.17320000E-01	2.71751389E-01	1.00317952E-02
1.17820000E-01	2.84918056E-01	1.00282287E-02
1.18330000E-01	2.80272500E-01	9.91801899E-03
1.18840000E-01	2.89462222E-01	9.87863474E-03
1.19340000E-01	2.80620000E-01	9.83290279E-03
1.19850000E-01	2.72656667E-01	9.81209978E-03
1.20360000E-01	2.70161111E-01	9.77352823E-03
1.20860000E-01	2.76033611E-01	9.67851506E-03
1.21370000E-01	2.67800278E-01	9.69666086E-03
1.21880000E-01	2.64105000E-01	9.66335950E-03
1.22380000E-01	2.61137500E-01	9.57225046E-03
1.22890000E-01	2.59488333E-01	9.56354357E-03
1.23400000E-01	2.58091944E-01	9.50955556E-03
1.23900000E-01	2.52570833E-01	9.52472274E-03
1.24410000E-01	2.51145000E-01	9.45342782E-03
1.24920000E-01	2.66357778E-01	9.40055421E-03
1.25420000E-01	2.52405278E-01	9.36349337E-03
1.25930000E-01	2.54547500E-01	9.29496904E-03
1.26440000E-01	2.61891389E-01	9.30916833E-03
1.26940000E-01	2.51677222E-01	9.34894845E-03
1.27450000E-01	2.63253889E-01	9.22043856E-03
1.27960000E-01	2.51223056E-01	9.12785715E-03
1.28460000E-01	2.53015556E-01	9.09663735E-03
1.28970000E-01	2.45668611E-01	9.10398851E-03
1.29480000E-01	2.41944444E-01	9.08916483E-03
1.29980000E-01	2.46755833E-01	9.06685406E-03
1.30490000E-01	2.48383333E-01	8.96286904E-03
1.31000000E-01	2.48333056E-01	8.92206843E-03
1.31500000E-01	2.33491944E-01	8.91610485E-03
1.32010000E-01	2.45422500E-01	8.77013309E-03
1.32520000E-01	2.39176944E-01	8.85673435E-03
1.33020000E-01	2.46740833E-01	8.79138470E-03
1.33530000E-01	2.40356944E-01	8.72721784E-03
1.34040000E-01	2.40378611E-01	8.79066300E-03
1.34540000E-01	2.36544444E-01	8.72822043E-03
1.35050000E-01	2.37419167E-01	8.73625525E-03
1.35560000E-01	2.37773333E-01	8.64446293E-03
1.36060000E-01	2.29814444E-01	8.69039896E-03
1.36570000E-01	2.30338333E-01	8.67484012E-03
1.37080000E-01	2.34361944E-01	8.62202760E-03
1.37580000E-01	2.35608333E-01	8.57170204E-03
1.38090000E-01	2.22329444E-01	8.59299792E-03
1.38600000E-01	2.29916389E-01	8.53056953E-03
1.39110000E-01	2.32385556E-01	8.45359268E-03
1.39610000E-01	2.26512778E-01	8.43661463E-03
1.40120000E-01	2.21376944E-01	8.40747004E-03
1.40630000E-01	2.29745278E-01	8.38380376E-03
1.41130000E-01	2.28146944E-01	8.45237422E-03
1.41640000E-01	2.16780278E-01	8.40146078E-03
1.42150000E-01	2.20750278E-01	8.34765763E-03
1.42650000E-01	2.16207222E-01	8.29848743E-03
1.43160000E-01	2.15328333E-01	8.31699528E-03
1.43670000E-01	2.20933056E-01	8.31993337E-03
1.44170000E-01	2.16774167E-01	8.25941314E-03
1.44680000E-01	2.02783611E-01	8.24326868E-03
1.45190000E-01	2.21340556E-01	8.21547536E-03
1.45690000E-01	2.12875278E-01	8.15978851E-03
1.46200000E-01	2.08988056E-01	8.19165273E-03
1.46710000E-01	2.14851944E-01	8.23169729E-03
1.47210000E-01	2.12725833E-01	8.15585556E-03
1.47720000E-01	2.03765556E-01	8.11469727E-03
1.48230000E-01	2.02226667E-01	8.13472422E-03
1.48730000E-01	2.00523611E-01	8.08451342E-03
1.49240000E-01	2.11383333E-01	8.06988819E-03
1.49750000E-01	1.96988611E-01	8.09152063E-03
1.50250000E-01	2.05473889E-01	8.06106878E-03
1.50760000E-01	2.11979722E-01	8.02885344E-03
1.51270000E-01	2.02588056E-01	8.04083793E-03
1.51770000E-01	1.94134722E-01	7.97877584E-03
1.52280000E-01	2.03332222E-01	7.96738985E-03
1.52790000E-01	2.02736944E-01	7.95621521E-03
1.53290000E-01	2.03172778E-01	7.95170748E-03
1.53800000E-01	2.02106667E-01	7.96996504E-03
1.54310000E-01	1.97827500E-01	7.85531480E-03
1.54810000E-01	1.95824167E-01	7.84639515E-03
1.55320000E-01	1.96186389E-01	7.89343445E-03
1.55830000E-01	1.93000000E-01	7.76165068E-03
1.56330000E-01	2.00181389E-01	7.79089708E-03
1.56840000E-01	2.05060000E-01	7.74400430E-03
1.57350000E-01	1.86156389E-01	7.68477951E-03
1.57850000E-01	2.01744722E-01	7.71426286E-03
1.58360000E-01	1.95565278E-01	7.73885860E-03
1.58870000E-01	1.92341667E-01	7.68815249E-03
1.59370000E-01	1.81246389E-01	7.67955739E-03
1.59880000E-01	1.83556667E-01	7.63984068E-03
1.60390000E-01	1.98969444E-01	7.66784494E-03
1.60890000E-01	1.88832222E-01	7.68611745E-03
1.61400000E-01	1.79408333E-01	7.60184690E-03
1.61910000E-01	1.83083333E-01	7.59346456E-03
1.62410000E-01	1.82365556E-01	7.61548330E-03
1.62920000E-01	1.90430000E-01	7.57472468E-03
1.63430000E-01	1.77588889E-01	7.57426608E-03
1.63930000E-01	1.88197778E-01	7.57231656E-03
1.64440000E-01	1.81226111E-01	7.50467734E-03
1.64950000E-01	1.77382500E-01	7.53632072E-03
1.65450000E-01	1.77363611E-01	7.51759420E-03
1.65960000E-01	1.75350833E-01	7.49360254E-03
1.66470000E-01	1.76328333E-01	7.50011644E-03
1.66970000E-01	1.84368611E-01	7.40726519E-03
1.67480000E-01	1.84789444E-01	7.44003413E-03
1.67990000E-01	1.78262778E-01	7.44698528E-03
1.68490000E-01	1.75426389E-01	7.35977231E-03
1.69000000E-01	1.76241667E-01	7.41461678E-03
1.69510000E-01	1.68114444E-01	7.46482036E-03
1.70010000E-01	1.62339722E-01	7.47569390E-03
1.70520000E-01	1.69798611E-01	7.54540031E-03
1.71030000E-01	1.77517222E-01	7.61853763E-03
1.71530000E-01	1.73085833E-01	7.51087627E-03
1.72040000E-01	1.62798333E-01	7.54705638E-03
1.72550000E-01	1.72968889E-01	7.60547351E-03
1.73050000E-01	1.66463889E-01	7.61556862E-03
1.73560000E-01	1.66376944E-01	7.62047116E-03
1.74070000E-01	1.73261944E-01	7.56488818E-03
1.74570000E-01	1.62907500E-01	7.62431725E-03
1.75080000E-01	1.66469722E-01	7.61732216E-03
1.75590000E-01	1.66811944E-01	7.58364681E-03
1.76100000E-01	1.61235556E-01	7.66489722E-03
1.76600000E-01	1.70003056E-01	7.57660645E-03
1.77110000E-01	1.69852500E-01	7.60515286E-03
1.77620000E-01	1.53416667E-01	7.61049538E-03
1.78120000E-01	1.56861389E-01	7.64314388E-03
1.78630000E-01	1.62748611E-01	7.58630169E-03
1.79140000E-01	1.68639722E-01	7.56240993E-03
1.79640000E-01	1.54476667E-01	7.58008588E-03
1.80150000E-01	1.53245556E-01	7.65962481E-03
1.80660000E-01	1.56497778E-01	7.73639109E-03
1.81160000E-01	1.61540556E-01	7.74186861E-03
1.81670000E-01	1.53429722E-01	7.78194772E-03
1.82180000E-01	1.52527222E-01	7.73183585E-03
1.82680000E-01	1.56174167E-01	7.78102992E-03
1.83190000E-01	1.47968889E-01	7.79430672E-03
1.83700000E-01	1.52362222E-01	7.81922254E-03
1.84200000E-01	1.41319722E-01	7.86900188E-03
1.84710000E-01	1.55704722E-01	7.91527520E-03
1.85220000E-01	1.52427500E-01	7.91904908E-03
1.85720000E-01	1.57296944E-01	7.93570674E-03
1.86230000E-01	1.56418889E-01	7.90369342E-03
1.86740000E-01	1.54371111E-01	7.94525804E-03
1.87240000E-01	1.42422778E-01	8.01162392E-03
1.87750000E-01	1.48771111E-01	8.00152582E-03
1.88260000E-01	1.41882500E-01	8.03320888E-03
1.88760000E-01	1.46989444E-01	8.02057998E-03
1.89270000E-01	1.44490278E-01	8.01180188E-03
1.89780000E-01	1.39673611E-01	8.06080890E-03
1.90280000E-01	1.45631667E-01	8.06617640E-03
1.90790000E-01	1.48303889E-01	8.05091077E-03
1.91300000E-01	1.48928333E-01	8.07928868E-03
1.91800000E-01	1.35397778E-01	8.11788157E-03
1.92310000E-01	1.40219444E-01	8.08431942E-03
1.92820000E-01	1.35119167E-01	8.10294249E-03
1.93320000E-01	1.48031667E-01	8.14279073E-03
1.93830000E-01	1.40914722E-01	8.10217543E-03
1.94340000E-01	1.28824722E-01	8.17515561E-03
1.94840000E-01	1.35744167E-01	8.17790129E-03
1.95350000E-01	1.34321111E-01	8.14720640E-03
1.95860000E-01	1.31436389E-01	8.20139230E-03
1.96360000E-01	1.39264722E-01	8.15263225E-03
1.96870000E-01	1.48198889E-01	8.21074156E-03
1.97380000E-01	1.32608611E-01	8.25381932E-03
1.97880000E-01	1.39795556E-01	8.14270235E-03
1.98390000E-01	1.29847778E-01	8.21597762E-03
1.98900000E-01	1.43007222E-01	8.18040027E-03
1.99400000E-01	1.33899722E-01	8.21738185E-03
1.99910000E-01	1.42025833E-01	8.22054692E-03
2.00420000E-01	1.39764444E-01	8.23998408E-03
2.00920000E-01	1.24065000E-01	8.23578025E-03
2.01430000E-01	1.31297222E-01	8.22871059E-03
2.01940000E-01	1.36158889E-01	8.25744882E-03
2.02440000E-01	1.39005278E-01	8.26451383E-03
2.02950000E-01	1.29341111E-01	8.28176209E-03
2.03460000E-01	1.15697500E-01	8.27238517E-03
2.03960000E-01	1.39295000E-01	8.26373382E-03
2.04470000E-01	1.22439444E-01	8.34177121E-03
2.04980000E-01	1.20080833E-01	8.29561717E-03
2.05480000E-01	1.25533333E-01	8.23566605E-03
2.05990000E-01	1.22799167E-01	8.29498027E-03
2.06500000E-01	1.11246667E-01	8.27660856E-03
2.07000000E-01	1.28816944E-01	8.25685541E-03
2.07510000E-01	1.29295278E-01	8.20364695E-03
2.08020000E-01	1.28218889E-01	8.18804124E-03
2.08520000E-01	1.23184722E-01	8.14602128E-03
2.09030000E-01	1.23766667E-01	8.18669134E-03
2.09540000E-01	1.21673611E-01	8.23389455E-03
2.10040000E-01	1.23712500E-01	8.20361624E-03
2.10550000E-01	1.20289444E-01	8.22752294E-03
2.11060000E-01	1.21022222E-01	8.22958044E-03
2.11560000E-01	1.11171111E-01	8.26059465E-03
2.12070000E-01	1.13660000E-01	8.17034108E-03
2.12580000E-01	1.19619444E-01	8.17007841E-03
2.13080000E-01	1.36469444E-01	8.20645270E-03
2.13590000E-01	1.24897500E-01	8.19341967E-03
2.14100000E-01	1.13603333E-01	8.20577890E-03
2.14600000E-01	1.15798611E-01	8.15231689E-03
2.15110000E-01	1.17781111E-01	8.16868772E-03
2.15620000E-01	1.16957500E-01	8.17931667E-03
2.16120000E-01	1.19463611E-01	8.14283311E-03
2.16630000E-01	1.08235278E-01	8.17626352E-03
2.17140000E-01	1.13243611E-01	8.11627197E-03
2.17640000E-01	1.18720000E-01	8.08223232E-03
2.18150000E-01	1.19433056E-01	8.12005139E-03
2.18660000E-01	1.24366944E-01	8.12579002E-03
2.19160000E-01	1.07260556E-01	8.12175717E-03
2.19670000E-01	1.07826944E-01	8.10049995E-03
2.20180000E-01	1.13938333E-01	8.01912540E-03
2.20680000E-01	1.08028889E-01	8.07567026E-03
2.21190000E-01	1.11453333E-01	8.01996598E-03
2.21700000E-01	1.07980833E-01	8.05207501E-03
2.22200000E-01	1.11477778E-01	8.01327974E-03
2.22710000E-01	1.08958611E-01	7.99814946E-03
2.23220000E-01	9.89544444E-02	7.99702366E-03
2.23720000E-01	1.09508056E-01	7.96433741E-03
2.24230000E-01	1.02031944E-01	7.92305877E-03
2.24740000E-01	1.04242500E-01	7.90502975E-03
2.25240000E-01	1.03311111E-01	7.88234668E-03
2.25750000E-01	8.63497222E-02	7.90132308E-03
2.26260000E-01	9.57911111E-02	7.88045481E-03
2.26760000E-01	1.00587222E-01	7.83396517E-03
2.27270000E-01	1.04801111E-01	7.77460153E-03
2.27780000E-01	1.00018333E-01	7.83012935E-03
2.28280000E-01	1.04466667E-01	7.76277362E-03
2.28790000E-01	1.01595833E-01	7.76561574E-03
2.29300000E-01	9.74025000E-02	7.71928048E-03
2.29800000E-01	9.51472222E-02	7.73905413E-03
2.30310000E-01	1.00205833E-01	7.68239489E-03
2.30820000E-01	1.02503056E-01	7.69326474E-03
2.31320000E-01	9.41413889E-02	7.65658058E-03
2.31830000E-01	9.70766667E-02	7.62596889E-03
2.32340000E-01	1.02513333E-01	7.58893143E-03
2.32840000E-01	9.41030556E-02	7.55018141E-03
2.33350000E-01	1.00136111E-01	7.51916139E-03
2.33860000E-01	1.01755278E-01	7.46496885E-03
2.34360000E-01	9.11583333E-02	7.48834460E-03
2.34870000E-01	9.95152778E-02	7.46560774E-03
2.35380000E-01	9.08344444E-02	7.43004605E-03
2.35880000E-01	9.05116667E-02	7.44410674E-03
2.36390000E-01	9.47536111E-02	7.45173335E-03
2.36900000E-01	9.79197222E-02	7.38958894E-03
2.37400000E-01	9.45933333E-02	7.40609761E-03
2.37910000E-01	9.84136111E-02	7.39960107E-03
2.38420000E-01	9.68772222E-02	7.41173706E-03
2.38920000E-01	8.73713889E-02	7.34379071E-03
2.39430000E-01	9.37258333E-02	7.32656110E-03
2.39940000E-01	9.14119444E-02	7.36902102E-03
2.40440000E-01	8.86194444E-02	7.31261416E-03
2.40950000E-01	9.23913889E-02	7.30997556E-03
2.41450000E-01	9.51250000E-02	7.29910722E-03
2.41960000E-01	8.58150000E-02	7.22269028E-03
2.42470000E-01	8.65605556E-02	7.26957714E-03
2.42970000E-01	9.51705556E-02	7.23377499E-03
2.43480000E-01	8.93558333E-02	7.27023955E-03
2.43990000E-01	8.85711111E-02	7.18475432E-03
2.44490000E-01	9.49505556E-02	7.20846984E-03
2.45000000E-01	8.72966667E-02	7.17434357E-03
2.45510000E-01	9.02302778E-02	7.16707240E-03
2.46010000E-01	9.77405556E-02	7.14616429E-03
2.46520000E-01	9.60830556E-02	7.17665523E-03
2.47030000E-01	8.42905556E-02	7.16140023E-03
2.47530000E-01	8.69069444E-02	7.12414849E-03
2.48040000E-01	9.11225000E-02	7.11800025E-03
2.48550000E-01	9.32386111E-02	7.09816283E-03
2.49050000E-01	9.30883333E-02	7.07124985E-03
2.49560000E-01	9.36441667E-02	7.07359336E-03
2.50070000E-01	9.03013889E-02	7.05966600E-03
2.50570000E-01	7.84563889E-02	7.05091081E-03
2.51080000E-01	8.36550000E-02	7.00333826E-03
2.51590000E-01	7.62422222E-02	7.02173879E-03
2.52090000E-01	9.01127778E-02	7.02188772E-03
2.52600000E-01	8.28486111E-02	6.97399398E-03
2.53110000E-01	8.43391667E-02	6.94731215E-03
2.53610000E-01	8.45350000E-02	6.94155315E-03
2.54120000E-01	7.92580556E-02	6.94531587E-03
2.54630000E-01	8.34691667E-02	6.93513415E-03
2.55130000E-01	8.10775000E-02	6.94501590E-03
2.55640000E-01	9.22602778E-02	6.93930908E-03
2.56150000E-01	8.48180556E-02	6.85694188E-03
2.56650000E-01	8.38855556E-02	6.91138967E-03
2.57160000E-01	7.66755556E-02	6.86210176E-03
2.57670000E-01	7.36850000E-02	6.82883364E-03
2.58170000E-01	7.91052778E-02	6.78505403E-03
2.58680000E-01	7.57211111E-02	6.76920800E-03
2.59190000E-01	7.48691667E-02	6.76531233E-03
2.59690000E-01	7.91694444E-02	6.73454610E-03
2.60200000E-01	7.66197222E-02	6.73568187E-03
2.60710000E-01	7.62038889E-02	6.73343069E-03
2.61210000E-01	7.59938889E-02	6.74332569E-03
2.61720000E-01	7.49538889E-02	6.72558616E-03
2.62230000E-01	7.99980556E-02	6.70831255E-03
2.62730000E-01	7.88505556E-02	6.70932494E-03
2.63240000E-01	7.31644444E-02	6.68187736E-03
2.63750000E-01	7.36516667E-02	6.67067941E-03
2.64250000E-01	7.98880556E-02	6.68519505E-03
2.64760000E-01	7.83697222E-02	6.69347350E-03
2.65270000E-01	7.82477778E-02	6.64001376E-03
2.65770000E-01	6.34611111E-02	6.61227150E-03
2.66280000E-01	7.44888889E-02	6.64907784E-03
2.66790000E-01	7.41150000E-02	6.63450065E-03
2.67290000E-01	7.82316667E-02	6.60596969E-03
2.67800000E-01	7.79336111E-02	6.62833446E-03
2.68310000E-01	7.71661111E-02	6.56858767E-03
2.68810000E-01	7.50519444E-02	6.57954984E-03
2.69320000E-01	7.48975000E-02	6.56345368E-03
2.69830000E-01	8.16680556E-02	6.56451526E-03
2.70330000E-01	7.64880556E-02	6.56149807E-03
2.70840000E-01	7.07275000E-02	6.53046542E-03
2.71340000E-01	7.37311111E-02	6.53980370E-03
2.71850000E-01	7.43352778E-02	6.53041221E-03
2.72360000E-01	6.42977778E-02	6.48603735E-03
2.72860000E-01	6.76986111E-02	6.48820429E-03
2.73370000E-01	7.32875000E-02	6.52811406E-03
2.73880000E-01	7.07325000E-02	6.46657983E-03
2.74380000E-01	7.29316667E-02	6.49470734E-03
2.74890000E-01	7.81772222E-02	6.45629139E-03
2.75400000E-01	6.93250000E-02	6.43341056E-03
2.75900000E-01	7.62208333E-02	6.44119945E-03
2.76410000E-01	7.01752778E-02	6.43241057E-03
2.76920000E-01	6.78811111E-02	6.42637492E-03
2.77420000E-01	6.75486111E-02	6.39529414E-03
2.77930000E-01	6.84097222E-02	6.42025336E-03
2.78440000E-01	7.20897222E-02	6.44324474E-03
2.78940000E-01	7.21308333E-02	6.42276839E-03
2.79450000E-01	7.07638889E-02	6.40475328E-03
2.79960000E-01	7.37502778E-02	6.43506226E-03
2.80460000E-01	7.14866667E-02	6.38313932E-03
2.80970000E-01	6.21747222E-02	6.35942060E-03
2.81480000E-01	6.73291667E-02	6.39548715E-03
2.81980000E-01	6.63355556E-02	6.39221056E-03
2.82490000E-01	6.39855556E-02	6.40406252E-03
2.83000000E-01	5.90841667E-02	6.35902170E-03
2.83500000E-01	6.26922222E-02	6.35487386E-03
2.84010000E-01	6.12400000E-02	6.33775239E-03
2.84520000E-01	6.61766667E-02	6.26592339E-03
2.85020000E-01	6.51588889E-02	6.30598876E-03
2.85530000E-01	6.56150000E-02	6.30287291E-03
2.86040000E-01	6.69761111E-02	6.32124081E-03
2.86540000E-01	6.71216667E-02	6.31635452E-03
2.87050000E-01	6.31336111E-02	6.31999066E-03
2.87560000E-01	5.35433333E-02	6.33837718E-03
2.88060000E-01	6.77716667E-02	6.30784990E-03
2.88570000E-01	6.80102778E-02	6.33549325E-03
2.89080000E-01	5.94500000E-02	6.32259150E-03
2.89580000E-01	6.25030556E-02	6.32606464E-03
2.90090000E-01	6.71097222E-02	6.31219387E-03
2.90590000E-01	5.80702778E-02	6.37101726E-03
2.91100000E-01	6.48044444E-02	6.36115355E-03
2.91610000E-01	6.00369444E-02	6.31575169E-03
2.92110000E-01	6.90225000E-02	6.33648684E-03
2.92620000E-01	5.96636111E-02	6.36193867E-03
2.93130000E-01	5.71880556E-02	6.37121668E-03
2.93630000E-01	6.71016667E-02	6.36339631E-03
2.94140000E-01	6.21363889E-02	6.34815581E-03
2.94650000E-01	6.29505556E-02	6.35805924E-03
2.95150000E-01	6.34188889E-02	6.33664789E-03
2.95660000E-01	6.06113889E-02	6.32770867E-03
2.96170000E-01	6.48308333E-02	6.35277815E-03
2.96670000E-01	6.35908333E-02	6.31953947E-03
2.97180000E-01	6.51802778E-02	6.32268809E-03
2.97690000E-01	6.33177778E-02	6.36464280E-03
2.98190000E-01	5.44069444E-02	6.35330902E-03
2.98700000E-01	6.10500000E-02	6.29459491E-03
2.99210000E-01	5.54402778E-02	6.33643081E-03
2.99710000E-01	5.50022222E-02	6.30673437E-03
3.00220000E-01	6.30836111E-02	6.33328958E-03
3.00730000E-01	6.06244444E-02	6.28216782E-03
3.01230000E-01	5.89708333E-02	6.28917114E-03
3.01740000E-01	4.94797222E-02	6.32086284E-03
3.02250000E-01	5.82286111E-02	6.29040222E-03
3.02750000E-01	6.12155556E-02	6.26785799E-03
3.03260000E-01	6.25833333E-02	6.29186445E-03
3.03770000E-01	5.80775000E-02	6.24067624E-03
3.04270000E-01	5.89444444E-02	6.23475592E-03
3.04780000E-01	5.49636111E-02	6.22729322E-03
3.05290000E-01	5.69361111E-02	6.22819642E-03
3.05790000E-01	6.28397222E-02	6.22013936E-03
3.06300000E-01	6.13830556E-02	6.19631984E-03
3.06800000E-01	5.64508333E-02	6.16973417E-03
3.07310000E-01	5.51619444E-02	6.19420329E-03
3.07820000E-01	5.99183333E-02	6.16975875E-03
3.08320000E-01	5.37591667E-02	6.15823308E-03
3.08830000E-01	5.66455556E-02	6.15597604E-03
3.09340000E-01	6.22458333E-02	6.15944098E-03
3.09840000E-01	6.40616667E-02	6.24747469E-03
3.10350000E-01	4.60566667E-02	6.29857886E-03
3.10860000E-01	5.50813889E-02	6.37643682E-03
3.11360000E-01	5.14200000E-02	6.43170758E-03
3.11870000E-01	4.98697222E-02	6.43829716E-03
3.12380000E-01	5.19244444E-02	6.49345116E-03
3.12880000E-01	6.00169444E-02	6.50662172E-03
3.13390000E-01	4.65511111E-02	6.51672820E-03
3.13900000E-01	5.23805556E-02	6.54430927E-03
3.14400000E-01	4.91908333E-02	6.60919260E-03
3.14910000E-01	5.67752778E-02	6.62039812E-03
3.15420000E-01	6.73002778E-02	6.62880761E-03
3.15920000E-01	5.61150000E-02	6.64067537E-03
3.16430000E-01	6.36905556E-02	6.67015697E-03
3.16940000E-01	5.58063889E-02	6.70277806E-03
3.17440000E-01	5.34211111E-02	6.70450743E-03
3.17950000E-01	5.77722222E-02	6.75603782E-03
3.18450000E-01	5.67594444E-02	6.72364904E-03
3.18960000E-01	5.65013889E-02	6.74972043E-03
3.19470000E-01	5.06511111E-02	6.77997772E-03
3.19970000E-01	5.40286111E-02	6.73615908E-03
3.20480000E-01	4.76055556E-02	6.77321249E-03
3.20990000E-01	6.18219444E-02	6.76131328E-03
3.21490000E-01	5.13158333E-02	6.76481711E-03
3.22000000E-01	5.16525000E-02	6.74764474E-03
3.22510000E-01	5.09963889E-02	6.77189482E-03
3.23010000E-01	4.85280556E-02	6.75828014E-03
3.23520000E-01	4.68902778E-02	6.74427291E-03
3.24030000E-01	5.05333333E-02	6.77124729E-03
3.24530000E-01	5.09205556E-02	6.73755943E-03
3.25040000E-01	4.10205556E-02	6.77634080E-03
3.25550000E-01	5.45375000E-02	6.75058617E-03
3.26050000E-01	5.36755556E-02	6.76937933E-03
3.26560000E-01	4.89116667E-02	6.75252914E-03
3.27070000E-01	4.31927778E-02	6.76969055E-03
3.27570000E-01	5.43647222E-02	6.78874738E-03
3.28080000E-01	5.19191667E-02	6.77245646E-03
3.28590000E-01	5.51625000E-02	6.78659211E-03
3.29090000E-01	5.26255556E-02	6.79700160E-03
3.29600000E-01	4.73263889E-02	6.81025307E-03
3.30100000E-01	4.85375000E-02	6.83151806E-03
3.30610000E-01	4.18713889E-02	6.81897368E-03
3.31120000E-01	4.60938889E-02	6.84242829E-03
3.31620000E-01	4.93247222E-02	6.83813578E-03
3.32130000E-01	4.95269444E-02	6.86317298E-03
3.32640000E-01	4.96369444E-02	6.86523715E-03
3.33140000E-01	4.76452778E-02	6.88649545E-03
3.33650000E-01	5.04733333E-02	6.86151384E-03
3.34160000E-01	4.77402778E-02	6.89041633E-03
3.34660000E-01	4.92733333E-02	6.90182115E-03
3.35170000E-01	5.02955556E-02	6.87541582E-03
3.35680000E-01	5.16802778E-02	6.92290079E-03
3.36180000E-01	5.67619444E-02	6.88949417E-03
3.36690000E-01	4.60055556E-02	6.91322343E-03
3.37200000E-01	5.08161111E-02	6.91427020E-03
3.37700000E-01	4.60516667E-02	6.92025520E-03
3.38210000E-01	5.23305556E-02	6.92603442E-03
3.38720000E-01	5.09222222E-02	6.91956958E-03
3.39220000E-01	5.42675000E-02	6.93587514E-03
3.39730000E-01	5.50916667E-02	6.95688596E-03
3.40230000E-01	5.50269444E-02	6.93896480E-03
3.40740000E-01	4.54663889E-02	6.96243632E-03
3.41250000E-01	4.60547222E-02	6.98888812E-03
3.41750000E-01	4.39050000E-02	6.99205952E-03
3.42260000E-01	4.79352778E-02	6.99192455E-03
3.42770000E-01	5.19422222E-02	6.99177773E-03
3.43270000E-01	4.67897222E-02	6.96043833E-03
3.43780000E-01	4.81505556E-02	6.98656853E-03
3.44290000E-01	5.13444444E-02	6.96633838E-03
3.44790000E-01	4.45594444E-02	7.00651911E-03
3.45300000E-01	4.92511111E-02	6.99476446E-03
3.45810000E-01	4.28730556E-02	6.99436740E-03
3.46310000E-01	4.52747222E-02	7.03162289E-03
3.46820000E-01	4.67827778E-02	6.99679593E-03
3.47330000E-01	4.39283333E-02	7.00963451E-03
3.47830000E-01	4.13736111E-02	7.03804789E-03
3.48340000E-01	5.00236111E-02	7.03967134E-03
3.48840000E-01	4.21763889E-02	7.08350320E-03
3.49350000E-01	5.71630556E-02	7.03685157E-03
3.49860000E-01	5.02275000E-02	7.08233072E-03
3.50360000E-01	4.62280556E-02	7.08568182E-03
3.50870000E-01	3.89613889E-02	7.05176214E-03
3.51380000E-01	4.08763889E-02	7.05532774E-03
3.51880000E-01	4.32972222E-02	7.04538533E-03
3.52390000E-01	5.04519444E-02	7.06291799E-03
3.52900000E-01	4.36844444E-02	7.03840416E-03
3.53400000E-01	4.25933333E-02	7.01134708E-03
3.53910000E-01	3.67358333E-02	6.87383339E-03
3.54420000E-01	4.58616667E-02	6.83638733E-03
3.54920000E-01	4.07866667E-02	6.78143738E-03
3.55430000E-01	4.13705556E-02	6.79659471E-03
3.55940000E-01	4.17372222E-02	6.69317436E-03
3.56440000E-01	4.50483333E-02	6.63074904E-03
3.56950000E-01	4.57375000E-02	6.62721286E-03
3.57450000E-01	4.64647222E-02	6.66722637E-03
3.57960000E-01	4.59636111E-02	6.74597447E-03
3.58470000E-01	4.90258333E-02	6.78995004E-03
3.58970000E-01	4.51641667E-02	6.76040549E-03
3.59480000E-01	4.09302778E-02	6.78386200E-03
3.59990000E-01	4.51347222E-02	6.74342919E-03
3.60490000E-01	4.92419444E-02	6.78437485E-03
3.61000000E-01	4.27991667E-02	6.80986713E-03
3.61510000E-01	4.06616667E-02	6.79721956E-03
3.62010000E-01	3.94666667E-02	6.79445344E-03
3.62520000E-01	4.04608333E-02	6.84171955E-03
3.63030000E-01	4.31633333E-02	6.80371188E-03
3.63530000E-01	5.48238889E-02	6.85218360E-03
3.64040000E-01	4.88294444E-02	6.86645523E-03
3.64550000E-01	3.69438889E-02	6.87687478E-03
3.65050000E-01	4.85033333E-02	6.90334167E-03
3.65560000E-01	4.10958333E-02	6.90531007E-03
3.66060000E-01	3.39427778E-02	6.94590446E-03
3.66570000E-01	4.27097222E-02	6.91407237E-03
3.67080000E-01	4.89797222E-02	6.96276579E-03
3.67580000E-01	2.73502778E-02	6.98638088E-03
3.68090000E-01	3.99569444E-02	7.03364757E-03
3.68600000E-01	3.41488889E-02	7.12479426E-03
3.69100000E-01	3.09922222E-02	7.18039178E-03
3.69610000E-01	4.08672222E-02	7.18986092E-03
3.70120000E-01	5.07044444E-02	7.23844463E-03
3.70620000E-01	4.01036111E-02	7.23277593E-03
3.71130000E-01	3.66555556E-02	7.30495441E-03
3.71640000E-01	2.92375000E-02	7.27980651E-03
3.72140000E-01	4.15038889E-02	7.24300393E-03
3.72650000E-01	4.66894444E-02	7.27211209E-03
3.73150000E-01	3.68952778E-02	7.30788828E-03
3.73660000E-01	4.45222222E-02	7.29641579E-03
3.74170000E-01	3.57177778E-02	7.32731180E-03
3.74670000E-01	4.00502778E-02	7.37203833E-03
3.75180000E-01	4.23780556E-02	7.43156129E-03
3.75690000E-01	4.18283333E-02	7.43042489E-03
3.76190000E-01	3.85272222E-02	7.47179836E-03
3.76700000E-01	4.31272222E-02	7.49659007E-03
3.77210000E-01	3.93422222E-02	7.48706581E-03
3.77710000E-01	4.25305556E-02	7.55021827E-03
3.78220000E-01	4.36363889E-02	7.60329470E-03
3.78730000E-01	5.02877778E-02	7.65086360E-03
3.79230000E-01	3.15383333E-02	7.64952588E-03
3.79740000E-01	3.02425000E-02	7.68048143E-03
3.80240000E-01	4.08413889E-02	7.72728587E-03
3.80750000E-01	3.73369444E-02	7.76505552E-03
3.81260000E-01	3.81608333E-02	7.78575917E-03
3.81760000E-01	3.28261111E-02	7.81307540E-03
3.82270000E-01	4.11691667E-02	7.91025511E-03
3.82780000E-01	2.43397222E-02	7.89167260E-03
3.83280000E-01	4.51636111E-02	7.92977281E-03
3.83790000E-01	4.05591667E-02	7.95046707E-03
3.84300000E-01	4.30011111E-02	7.99826359E-03
3.84800000E-01	3.09294444E-02	8.01928211E-03
3.85310000E-01	3.44611111E-02	8.05763835E-03
3.85820000E-01	4.29311111E-02	8.11124117E-03
3.86320000E-01	4.55800000E-02	8.12641701E-03
3.86830000E-01	3.23236111E-02	8.14323191E-03
3.87330000E-01	4.11663889E-02	8.15912247E-03
3.87840000E-01	4.49702778E-02	8.22807689E-03
3.88350000E-01	4.20688889E-02	8.25051052E-03
3.88850000E-01	4.41847222E-02	8.26897186E-03
3.89360000E-01	3.32572222E-02	8.30995747E-03
3.89870000E-01	3.47727778E-02	8.36117693E-03
3.90370000E-01	4.18458333E-02	8.44122738E-03
3.90880000E-01	3.60263889E-02	8.36806896E-03
3.91390000E-01	5.02625000E-02	8.53349364E-03
3.91890000E-01	3.05955556E-02	8.52861953E-03
3.92400000E-01	4.05133333E-02	8.54931706E-03
3.92900000E-01	3.72130556E-02	8.59721614E-03
3.93410000E-01	3.82611111E-02	8.64973180E-03
3.93920000E-01	4.51116667E-02	8.64719855E-03
3.94420000E-01	3.77577778E-02	9.46903750E-03
3.94930000E-01	3.76188889E-02	8.71661330E-03
3.95440000E-01	4.17919444E-02	8.83612047E-03
3.95940000E-01	3.72800000E-02	8.81158581E-03
3.96450000E-01	4.15866667E-02	8.88586904E-03
3.96960000E-01	4.98505556E-02	8.90105257E-03
3.97460000E-01	4.00947222E-02	8.95219212E-03
3.97970000E-01	3.78361111E-02	8.94277972E-03
3.98470000E-01	3.92427778E-02	9.13732680E-03
3.98980000E-01	3.60488889E-02	9.08978908E-03
3.99490000E-01	4.43766667E-02	9.08247262E-03
3.99990000E-01	3.56908333E-02	9.10212703E-03
4.00500000E-01	3.78869444E-02	9.23639274E-03
4.01010000E-01	3.15908333E-02	9.19142419E-03
4.01510000E-01	3.71502778E-02	9.24307594E-03
4.02020000E-01	3.69852778E-02	9.34654421E-03
4.02530000E-01	2.94513889E-02	9.27333992E-03
4.03030000E-01	3.27883333E-02	9.28269980E-03
4.03540000E-01	5.05322222E-02	9.33180154E-03
4.04050000E-01	3.01158333E-02	9.42408184E-03
4.04550000E-01	3.84991667E-02	9.41582724E-03
4.05060000E-01	3.88186111E-02	9.43263222E-03
4.05560000E-01	3.11025000E-02	9.47909189E-03
4.06070000E-01	4.32411111E-02	9.51548567E-03
4.06580000E-01	3.86716667E-02	9.47798419E-03
4.07080000E-01	3.19419444E-02	9.58607122E-03
4.07590000E-01	2.76183333E-02	9.64351049E-03
4.08100000E-01	2.36305556E-02	9.59754723E-03
4.08600000E-01	1.85991667E-02	9.61962873E-03
4.09110000E-01	3.07441667E-02	9.59548919E-03
4.09620000E-01	2.77333333E-02	9.71128813E-03
4.10120000E-01	4.11555556E-02	9.64510659E-03
4.10630000E-01	4.35450000E-02	9.72079701E-03
4.11130000E-01	3.43130556E-02	9.75635880E-03
4.11640000E-01	3.55208333E-02	9.67647638E-03
4.12150000E-01	3.43772222E-02	9.70288209E-03
4.12650000E-01	4.13086111E-02	9.80675064E-03
4.13160000E-01	2.25958333E-02	9.76177950E-03
4.13670000E-01	3.28225000E-02	9.76435315E-03
4.14170000E-01	2.53238889E-02	9.80166803E-03
4.14680000E-01	2.52836111E-02	9.90193541E-03
4.15180000E-01	3.75369444E-02	9.77691266E-03
4.15690000E-01	3.23569444E-02	9.83475278E-03
4.16200000E-01	3.70516667E-02	9.88336211E-03
4.16700000E-01	2.70025000E-02	1.00487984E-02
4.17210000E-01	3.13497222E-02	9.99380719E-03
4.17720000E-01	2.54633333E-02	1.00744719E-02
4.18220000E-01	3.41627778E-02	1.00214528E-02
4.18730000E-01	2.85911111E-02	1.00348805E-02
4.19240000E-01	2.98475000E-02	1.00729478E-02
4.19740000E-01	3.00066667E-02	1.02328652E-02
4.20250000E-01	3.74911111E-02	1.03048191E-02
4.20750000E-01	2.83330556E-02	1.02718219E-02
4.21260000E-01	4.38677778E-02	1.02787004E-02
4.21770000E-01	4.42291667E-02	1.04440875E-02
4.22270000E-01	3.03111111E-02	1.04994876E-02
4.22780000E-01	3.57852778E-02	1.05267807E-02
4.23290000E-01	3.67472222E-02	1.05602697E-02
4.23790000E-01	3.97061111E-02	1.07133569E-02
4.24300000E-01	3.24602778E-02	1.06806081E-02
4.24810000E-01	3.47391667E-02	1.07983900E-02
4.25310000E-01	4.07941667E-02	1.08952917E-02
4.25820000E-01	2.83772222E-02	1.10089603E-02
4.26320000E-01	3.17288889E-02	1.09800863E-02
4.26830000E-01	2.75113889E-02	1.10688134E-02
4.27340000E-01	2.71052778E-02	1.12339947E-02
4.27840000E-01	3.78741667E-02	1.11866963E-02
4.28350000E-01	3.94377778E-02	1.13126341E-02
4.28860000E-01	2.57352778E-02	1.14440250E-02
4.29360000E-01	4.01586111E-02	1.16158739E-02
4.29870000E-01	4.32063889E-02	1.14762126E-02
4.30370000E-01	2.47313889E-02	1.16280942E-02
4.30880000E-01	3.15077778E-02	1.17098256E-02
4.31390000E-01	4.23808333E-02	1.18486195E-02
4.31890000E-01	2.00522222E-02	1.18353084E-02
4.32400000E-01	2.86247222E-02	1.20342963E-02
4.32910000E-01	2.21372222E-02	1.22759234E-02
4.33410000E-01	3.04216667E-02	1.21382927E-02
4.33920000E-01	4.27619444E-02	1.22327002E-02
4.34430000E-01	2.49133333E-02	1.24842827E-02
4.34930000E-01	3.42180556E-02	1.26012958E-02
4.35440000E-01	3.92336111E-02	1.24680545E-02
4.35940000E-01	4.21100000E-02	1.27842235E-02
4.36450000E-01	4.15830556E-02	1.27938632E-02
4.36960000E-01	3.19983333E-02	1.28927915E-02
4.37460000E-01	1.79966667E-02	1.29688490E-02
4.37970000E-01	4.84133333E-02	1.30662497E-02
4.38480000E-01	4.37805556E-02	1.32763319E-02
4.38980000E-01	2.32344444E-02	1.32513188E-02
4.39490000E-01	2.88941667E-02	1.34641737E-02
4.39990000E-01	3.00491667E-02	1.35781724E-02
