## Supplementary material for "Disordered proteins interact with the chemical environment to tune their protective function during drying": File S1: Tris - 8.csv

Q	I(Q)	Error
1.14000000E-02	-6.80610000E-01	1.05760133E+01
1.19100000E-02	1.42004667E-01	9.44260149E+00
1.24200000E-02	3.27887533E+00	7.57034111E+00
1.29200000E-02	5.73119600E+00	4.17405016E+00
1.34300000E-02	6.39686200E+00	3.44300246E+00
1.39400000E-02	6.80401267E+00	2.63134170E+00
1.44400000E-02	6.98598733E+00	1.80951404E+00
1.49500000E-02	7.27775933E+00	1.62529290E+00
1.54600000E-02	7.38997200E+00	1.30022998E+00
1.59600000E-02	7.25896867E+00	9.67912361E-01
1.64700000E-02	7.30589067E+00	7.52805629E-01
1.69800000E-02	7.36264867E+00	6.56544822E-01
1.74800000E-02	7.39056133E+00	5.47764890E-01
1.79900000E-02	7.27214533E+00	4.25333597E-01
1.85000000E-02	7.20610467E+00	3.51377836E-01
1.90000000E-02	7.25571933E+00	3.08807547E-01
1.95100000E-02	7.08810867E+00	2.62065633E-01
2.00200000E-02	7.26076400E+00	2.24768918E-01
2.05200000E-02	7.14438267E+00	1.85024880E-01
2.10300000E-02	7.00997933E+00	1.70936054E-01
2.15400000E-02	6.93253867E+00	1.35011323E-01
2.20400000E-02	7.01184267E+00	1.21448839E-01
2.25500000E-02	6.88115800E+00	1.11522651E-01
2.30600000E-02	6.85501067E+00	9.75432320E-02
2.35600000E-02	6.65542733E+00	9.13497737E-02
2.40700000E-02	6.63058133E+00	8.34271793E-02
2.45800000E-02	6.60054933E+00	7.88869777E-02
2.50900000E-02	6.52418933E+00	7.40459685E-02
2.55900000E-02	6.54235733E+00	6.85694034E-02
2.61000000E-02	6.39659400E+00	6.57752612E-02
2.66100000E-02	6.32533733E+00	6.20112439E-02
2.71100000E-02	6.26379400E+00	5.83034262E-02
2.76200000E-02	6.15056467E+00	5.66055661E-02
2.81300000E-02	6.11929400E+00	5.54764133E-02
2.86300000E-02	6.02156933E+00	5.28056444E-02
2.91400000E-02	6.00206800E+00	5.21528431E-02
2.96500000E-02	5.89918933E+00	5.22231883E-02
3.01500000E-02	5.73113533E+00	4.98886497E-02
3.06600000E-02	5.69941400E+00	4.99913001E-02
3.11700000E-02	5.69866000E+00	4.79504565E-02
3.16700000E-02	5.55316933E+00	4.81831510E-02
3.21800000E-02	5.52656133E+00	4.89169478E-02
3.26900000E-02	5.44200933E+00	4.73140642E-02
3.31900000E-02	5.34253933E+00	4.69048062E-02
3.37000000E-02	5.31837667E+00	4.50808024E-02
3.42100000E-02	5.19432667E+00	4.50195599E-02
3.47100000E-02	5.17425867E+00	4.43072616E-02
3.52200000E-02	5.11151667E+00	4.41008498E-02
3.57300000E-02	5.02266933E+00	4.30812171E-02
3.62300000E-02	4.90288067E+00	4.28862443E-02
3.67400000E-02	4.84263067E+00	4.24328378E-02
3.72500000E-02	4.81582800E+00	4.16008465E-02
3.77500000E-02	4.73725800E+00	4.12723019E-02
3.82600000E-02	4.69419867E+00	4.07046806E-02
3.87700000E-02	4.54759800E+00	3.99112673E-02
3.92700000E-02	4.54376400E+00	3.92871893E-02
3.97800000E-02	4.46890800E+00	3.87973695E-02
4.02900000E-02	4.38232733E+00	3.85746501E-02
4.08000000E-02	4.25886533E+00	3.78321182E-02
4.13000000E-02	4.21642600E+00	3.77101755E-02
4.18100000E-02	4.18786800E+00	3.80709472E-02
4.23200000E-02	4.09086600E+00	3.70705120E-02
4.28200000E-02	4.04058333E+00	3.67308040E-02
4.33300000E-02	4.02045133E+00	3.60202479E-02
4.38400000E-02	3.93268733E+00	3.55971968E-02
4.43400000E-02	3.86918667E+00	3.57632382E-02
4.48500000E-02	3.79636067E+00	3.46890946E-02
4.53600000E-02	3.79084600E+00	3.49484725E-02
4.58600000E-02	3.66172000E+00	3.39132240E-02
4.63700000E-02	3.62564933E+00	3.43467437E-02
4.68800000E-02	3.59029200E+00	3.36273919E-02
4.73800000E-02	3.53884667E+00	3.36756912E-02
4.78900000E-02	3.49257667E+00	3.31281939E-02
4.84000000E-02	3.40078333E+00	3.23502488E-02
4.89000000E-02	3.38759533E+00	3.24793943E-02
4.94100000E-02	3.30902200E+00	3.26760383E-02
4.99200000E-02	3.25101267E+00	3.15412239E-02
5.04200000E-02	3.22087733E+00	3.08563280E-02
5.09300000E-02	3.16375533E+00	3.09429195E-02
5.14400000E-02	3.10625333E+00	3.06093199E-02
5.19400000E-02	3.08801800E+00	2.99194697E-02
5.24500000E-02	3.00576133E+00	3.01618777E-02
5.29600000E-02	3.01087800E+00	2.96097851E-02
5.34600000E-02	2.96136733E+00	2.96627703E-02
5.39700000E-02	2.89421000E+00	2.95566047E-02
5.44800000E-02	2.85743067E+00	2.90376242E-02
5.49800000E-02	2.81395067E+00	2.92056092E-02
5.54900000E-02	2.73943200E+00	2.83323605E-02
5.60000000E-02	2.72781400E+00	2.85076990E-02
5.65000000E-02	2.67269600E+00	2.84832909E-02
5.70100000E-02	2.66862733E+00	2.77938784E-02
5.75200000E-02	2.57578533E+00	2.78159382E-02
5.80300000E-02	2.58277533E+00	2.73499914E-02
5.85300000E-02	2.52878533E+00	2.74873311E-02
5.90400000E-02	2.50572800E+00	2.73706975E-02
5.95500000E-02	2.43440600E+00	2.70553545E-02
6.00500000E-02	2.40737133E+00	2.64877726E-02
6.05600000E-02	2.37673333E+00	2.66373806E-02
6.10700000E-02	2.36074733E+00	2.65219470E-02
6.15700000E-02	2.31704000E+00	2.63555744E-02
6.20800000E-02	2.26475200E+00	2.60394163E-02
6.25900000E-02	2.24818400E+00	2.55116062E-02
6.30900000E-02	2.23186267E+00	2.56498955E-02
6.36000000E-02	2.19112000E+00	2.53237014E-02
6.41100000E-02	2.17552133E+00	2.52211354E-02
6.46100000E-02	2.12998733E+00	2.51513647E-02
6.51200000E-02	2.06647600E+00	2.49725812E-02
6.56300000E-02	2.10330333E+00	2.46471498E-02
6.61300000E-02	2.07962333E+00	2.44772378E-02
6.66400000E-02	2.02801200E+00	2.45903119E-02
6.71500000E-02	2.00677533E+00	2.42383993E-02
6.76500000E-02	1.97083867E+00	2.40982609E-02
6.81600000E-02	1.92947200E+00	2.39868325E-02
6.86700000E-02	1.91366933E+00	2.37176571E-02
6.91700000E-02	1.89313733E+00	2.38645433E-02
6.96800000E-02	1.88507333E+00	2.36130868E-02
7.01900000E-02	1.84499000E+00	2.31412590E-02
7.06900000E-02	1.81522467E+00	2.30841440E-02
7.12000000E-02	1.80433067E+00	2.32012381E-02
7.17100000E-02	1.76243267E+00	2.28859223E-02
7.22100000E-02	1.76623200E+00	2.28620389E-02
7.27200000E-02	1.77050400E+00	2.25961194E-02
7.32300000E-02	1.70781533E+00	2.28241277E-02
7.37300000E-02	1.71846667E+00	2.23417917E-02
7.42400000E-02	1.65931400E+00	2.22058408E-02
7.47500000E-02	1.64397867E+00	2.21457650E-02
7.52600000E-02	1.65443200E+00	2.19919575E-02
7.57600000E-02	1.65553867E+00	2.17941259E-02
7.62700000E-02	1.61812067E+00	2.17791239E-02
7.67800000E-02	1.61296600E+00	2.15500714E-02
7.72800000E-02	1.58343467E+00	2.10165492E-02
7.77900000E-02	1.56549133E+00	2.10459422E-02
7.83000000E-02	1.52482733E+00	2.09863463E-02
7.88000000E-02	1.48633467E+00	2.10728543E-02
7.93100000E-02	1.52576600E+00	2.08104215E-02
7.98200000E-02	1.47418000E+00	2.06595937E-02
8.03200000E-02	1.46627333E+00	2.09367804E-02
8.08300000E-02	1.42037800E+00	2.09578894E-02
8.13400000E-02	1.42158000E+00	2.11007896E-02
8.18400000E-02	1.42921267E+00	2.12139010E-02
8.23500000E-02	1.40104200E+00	2.09644829E-02
8.28600000E-02	1.39625000E+00	2.10238786E-02
8.33600000E-02	1.36376333E+00	2.11384355E-02
8.38700000E-02	1.34140400E+00	2.11631801E-02
8.43800000E-02	1.34744267E+00	2.09351843E-02
8.48800000E-02	1.33770267E+00	2.08815865E-02
8.53900000E-02	1.30819267E+00	2.09311031E-02
8.59000000E-02	1.32632733E+00	2.10494647E-02
8.64000000E-02	1.29702600E+00	2.10198003E-02
8.69100000E-02	1.30418200E+00	2.07283943E-02
8.74200000E-02	1.27072800E+00	2.08668574E-02
8.79200000E-02	1.25220800E+00	2.04507425E-02
8.84300000E-02	1.23695667E+00	2.08910929E-02
8.89400000E-02	1.22798933E+00	2.06979508E-02
8.94400000E-02	1.23301800E+00	2.07015442E-02
8.99500000E-02	1.18501667E+00	2.08464254E-02
9.04600000E-02	1.22880467E+00	2.13087968E-02
9.09600000E-02	1.18759333E+00	2.11676143E-02
9.14700000E-02	1.16034133E+00	2.12190570E-02
9.19800000E-02	1.15141800E+00	2.09417779E-02
9.24800000E-02	1.14316733E+00	2.06887902E-02
9.29900000E-02	1.13685400E+00	2.07854477E-02
9.35000000E-02	1.13285467E+00	2.01649726E-02
9.40100000E-02	1.12403067E+00	2.03185048E-02
9.45100000E-02	1.12544733E+00	2.02338673E-02
9.50200000E-02	1.09943000E+00	2.02418212E-02
9.55300000E-02	1.07251533E+00	2.00221664E-02
9.60300000E-02	1.09989733E+00	2.01959259E-02
9.65400000E-02	1.08114933E+00	1.99217891E-02
9.70500000E-02	1.06386067E+00	1.99692303E-02
9.75500000E-02	1.05691400E+00	1.98488140E-02
9.80600000E-02	1.03769667E+00	1.96492005E-02
9.85700000E-02	1.03122533E+00	3.87603067E-01
9.90700000E-02	1.01323133E+00	1.95968723E-02
9.95800000E-02	9.91153333E-01	1.96250690E-02
1.00090000E-01	1.00194200E+00	1.94544855E-02
1.00590000E-01	1.01231933E+00	1.94328389E-02
1.01100000E-01	1.00689000E+00	1.92921115E-02
1.01610000E-01	1.00996267E+00	1.88464222E-02
1.02110000E-01	9.71244667E-01	1.84704476E-02
1.02620000E-01	9.59087333E-01	1.83874274E-02
1.03130000E-01	9.51520000E-01	1.85448842E-02
1.03630000E-01	9.39372667E-01	1.87921499E-02
1.04140000E-01	9.29330667E-01	1.87248015E-02
1.04650000E-01	9.18321333E-01	1.89545472E-02
1.05150000E-01	9.07096667E-01	1.87622454E-02
1.05660000E-01	9.38384667E-01	1.86592893E-02
1.06170000E-01	9.01918667E-01	1.83355432E-02
1.06670000E-01	9.04298667E-01	1.81126457E-02
1.07180000E-01	8.99472667E-01	1.81376866E-02
1.07690000E-01	8.85455333E-01	1.79679953E-02
1.08190000E-01	8.72538000E-01	1.77161706E-02
1.08700000E-01	8.87086667E-01	1.76246508E-02
1.09210000E-01	8.69690000E-01	1.74298106E-02
1.09710000E-01	8.55594667E-01	1.75634209E-02
1.10220000E-01	8.60474667E-01	1.74746942E-02
1.10730000E-01	8.36547333E-01	1.72896833E-02
1.11230000E-01	8.46531333E-01	1.71345710E-02
1.11740000E-01	8.26257333E-01	1.71906854E-02
1.12250000E-01	8.55436667E-01	1.70749701E-02
1.12750000E-01	8.14434667E-01	1.69854186E-02
1.13260000E-01	8.15800667E-01	1.68570758E-02
1.13770000E-01	8.17805333E-01	1.65452992E-02
1.14280000E-01	7.99268667E-01	1.67437464E-02
1.14780000E-01	8.04024000E-01	1.66178746E-02
1.15290000E-01	7.87564000E-01	1.65158937E-02
1.15800000E-01	8.00924667E-01	1.63924399E-02
1.16300000E-01	7.94702000E-01	1.61928219E-02
1.16810000E-01	7.93955333E-01	1.61914942E-02
1.17320000E-01	7.74779333E-01	1.62404944E-02
1.17820000E-01	7.78012000E-01	1.60525931E-02
1.18330000E-01	7.69852667E-01	1.59602787E-02
1.18840000E-01	7.69511333E-01	1.58711816E-02
1.19340000E-01	7.53697333E-01	1.57491351E-02
1.19850000E-01	7.38546000E-01	1.57705740E-02
1.20360000E-01	7.49397333E-01	1.57502321E-02
1.20860000E-01	7.42516000E-01	1.55974107E-02
1.21370000E-01	7.39965333E-01	1.55287743E-02
1.21880000E-01	7.25078667E-01	1.55143852E-02
1.22380000E-01	7.09300000E-01	1.53352097E-02
1.22890000E-01	7.32892000E-01	1.53625586E-02
1.23400000E-01	7.34787333E-01	1.53088846E-02
1.23900000E-01	6.90601333E-01	1.53083280E-02
1.24410000E-01	7.02441333E-01	1.52196622E-02
1.24920000E-01	7.07032667E-01	1.51044818E-02
1.25420000E-01	7.16013333E-01	1.50928073E-02
1.25930000E-01	6.88673333E-01	1.49375051E-02
1.26440000E-01	6.88603333E-01	1.49455982E-02
1.26940000E-01	6.78920000E-01	1.49638442E-02
1.27450000E-01	7.02564667E-01	1.47572544E-02
1.27960000E-01	6.79392667E-01	1.46036944E-02
1.28460000E-01	6.80588000E-01	1.45910484E-02
1.28970000E-01	6.62928667E-01	1.45378866E-02
1.29480000E-01	6.62933333E-01	1.45632158E-02
1.29980000E-01	6.57874667E-01	1.45332975E-02
1.30490000E-01	6.52912000E-01	1.44411353E-02
1.31000000E-01	6.46059333E-01	1.42873101E-02
1.31500000E-01	6.32480667E-01	1.42597188E-02
1.32010000E-01	6.45545333E-01	1.39832493E-02
1.32520000E-01	6.34248667E-01	1.41972086E-02
1.33020000E-01	6.51660000E-01	1.41201092E-02
1.33530000E-01	6.23422667E-01	1.39903866E-02
1.34040000E-01	6.34608667E-01	1.40928882E-02
1.34540000E-01	6.16636667E-01	1.39597383E-02
1.35050000E-01	6.20740000E-01	1.40129634E-02
1.35560000E-01	6.03947333E-01	1.38102389E-02
1.36060000E-01	6.21050000E-01	1.38861393E-02
1.36570000E-01	5.88737333E-01	1.38910403E-02
1.37080000E-01	6.12046000E-01	1.38077354E-02
1.37580000E-01	6.09781333E-01	1.37494625E-02
1.38090000E-01	5.90665333E-01	1.36428686E-02
1.38600000E-01	5.78660000E-01	1.35867044E-02
1.39110000E-01	5.97915333E-01	1.35579058E-02
1.39610000E-01	5.95436667E-01	1.34926247E-02
1.40120000E-01	5.81356000E-01	1.34807296E-02
1.40630000E-01	5.85070667E-01	1.33929949E-02
1.41130000E-01	5.58161333E-01	1.34980101E-02
1.41640000E-01	5.65818000E-01	1.33798364E-02
1.42150000E-01	5.61686000E-01	1.33609359E-02
1.42650000E-01	5.53428667E-01	1.31802477E-02
1.43160000E-01	5.61521333E-01	1.32808886E-02
1.43670000E-01	5.66075333E-01	1.33299757E-02
1.44170000E-01	5.47507333E-01	1.31094557E-02
1.44680000E-01	5.57738667E-01	1.31651837E-02
1.45190000E-01	5.45344667E-01	1.30499998E-02
1.45690000E-01	5.45794667E-01	1.29842843E-02
1.46200000E-01	5.73259333E-01	1.31486687E-02
1.46710000E-01	5.45589333E-01	1.30951524E-02
1.47210000E-01	5.44022667E-01	1.30284427E-02
1.47720000E-01	5.46722667E-01	1.29448177E-02
1.48230000E-01	5.10878667E-01	1.29872222E-02
1.48730000E-01	5.17729333E-01	1.29310831E-02
1.49240000E-01	5.29394667E-01	1.28600319E-02
1.49750000E-01	5.17468000E-01	1.29216879E-02
1.50250000E-01	5.08688667E-01	1.28335519E-02
1.50760000E-01	5.26306667E-01	1.28421564E-02
1.51270000E-01	5.00332000E-01	1.28447782E-02
1.51770000E-01	5.08814667E-01	1.26921158E-02
1.52280000E-01	4.97902667E-01	1.27088276E-02
1.52790000E-01	4.94232000E-01	1.26305954E-02
1.53290000E-01	4.86957333E-01	1.27625655E-02
1.53800000E-01	5.03552667E-01	1.26555704E-02
1.54310000E-01	4.97882000E-01	1.25351115E-02
1.54810000E-01	5.01685333E-01	1.24915162E-02
1.55320000E-01	5.01031333E-01	1.25632581E-02
1.55830000E-01	4.77710667E-01	1.23846008E-02
1.56330000E-01	4.92788667E-01	1.23869953E-02
1.56840000E-01	4.87518667E-01	1.23073232E-02
1.57350000E-01	4.87168000E-01	1.22396943E-02
1.57850000E-01	4.77760000E-01	1.22266539E-02
1.58360000E-01	4.80716667E-01	1.22713661E-02
1.58870000E-01	4.83944000E-01	1.22528993E-02
1.59370000E-01	4.79384667E-01	1.22402489E-02
1.59880000E-01	4.42238667E-01	1.21249477E-02
1.60390000E-01	4.72571333E-01	1.21656883E-02
1.60890000E-01	4.72699333E-01	1.22242764E-02
1.61400000E-01	4.53284667E-01	1.20913159E-02
1.61910000E-01	4.59811333E-01	1.20351679E-02
1.62410000E-01	4.46177333E-01	1.20949908E-02
1.62920000E-01	4.57809333E-01	1.20288547E-02
1.63430000E-01	4.36974000E-01	1.20005938E-02
1.63930000E-01	4.48705333E-01	1.20503028E-02
1.64440000E-01	4.64617333E-01	1.19479196E-02
1.64950000E-01	4.42314000E-01	1.19912768E-02
1.65450000E-01	4.47856667E-01	1.19331080E-02
1.65960000E-01	4.37764000E-01	1.18696415E-02
1.66470000E-01	4.22588667E-01	1.18845742E-02
1.66970000E-01	4.36399333E-01	1.17580371E-02
1.67480000E-01	4.43950000E-01	1.18257179E-02
1.67990000E-01	4.46318000E-01	1.18277302E-02
1.68490000E-01	4.30191333E-01	1.16454961E-02
1.69000000E-01	4.28770000E-01	1.18293214E-02
1.69510000E-01	4.28649333E-01	1.17914969E-02
1.70010000E-01	4.27465333E-01	1.19175527E-02
1.70520000E-01	4.02171333E-01	1.19685098E-02
1.71030000E-01	4.27914667E-01	1.21091038E-02
1.71530000E-01	4.30104667E-01	1.19293465E-02
1.72040000E-01	4.03982667E-01	1.19891285E-02
1.72550000E-01	4.24183333E-01	1.20676266E-02
1.73050000E-01	4.08829333E-01	1.20710139E-02
1.73560000E-01	4.08108000E-01	1.20441489E-02
1.74070000E-01	4.00669333E-01	1.20061815E-02
1.74570000E-01	4.01764000E-01	1.20335594E-02
1.75080000E-01	4.18209333E-01	1.20690827E-02
1.75590000E-01	3.99062667E-01	1.20455117E-02
1.76100000E-01	3.86874667E-01	1.21298647E-02
1.76600000E-01	3.96251333E-01	1.20066490E-02
1.77110000E-01	4.11939333E-01	1.20413696E-02
1.77620000E-01	3.77779333E-01	1.20873000E-02
1.78120000E-01	3.93621333E-01	1.20943815E-02
1.78630000E-01	3.88231333E-01	1.20509961E-02
1.79140000E-01	3.85764000E-01	1.19367681E-02
1.79640000E-01	3.86791333E-01	1.19760746E-02
1.80150000E-01	3.87058667E-01	1.21401477E-02
1.80660000E-01	3.68328667E-01	1.22241799E-02
1.81160000E-01	3.74938667E-01	1.22278964E-02
1.81670000E-01	3.73369333E-01	1.23297660E-02
1.82180000E-01	3.89879333E-01	1.22592147E-02
1.82680000E-01	3.75911333E-01	1.23054365E-02
1.83190000E-01	3.61194667E-01	1.23796054E-02
1.83700000E-01	3.74726000E-01	1.24320887E-02
1.84200000E-01	3.61700667E-01	1.24856863E-02
1.84710000E-01	3.75538667E-01	1.25160791E-02
1.85220000E-01	3.60992667E-01	1.25395330E-02
1.85720000E-01	3.67358667E-01	1.25609813E-02
1.86230000E-01	3.49407333E-01	1.24513360E-02
1.86740000E-01	3.53382000E-01	1.25379079E-02
1.87240000E-01	3.68388000E-01	1.26720444E-02
1.87750000E-01	3.75174667E-01	1.26919471E-02
1.88260000E-01	3.54252667E-01	1.27170549E-02
1.88760000E-01	3.55827333E-01	1.26932155E-02
1.89270000E-01	3.57550000E-01	1.26533445E-02
1.89780000E-01	3.60910000E-01	1.27540954E-02
1.90280000E-01	3.60752667E-01	1.27977339E-02
1.90790000E-01	3.50063333E-01	1.27616052E-02
1.91300000E-01	3.47797333E-01	1.27682755E-02
1.91800000E-01	3.52799333E-01	1.28409215E-02
1.92310000E-01	3.46846667E-01	1.27774084E-02
1.92820000E-01	3.43443333E-01	1.29009599E-02
1.93320000E-01	3.54492667E-01	1.27887933E-02
1.93830000E-01	3.51137333E-01	1.28739311E-02
1.94340000E-01	3.21040667E-01	1.29131193E-02
1.94840000E-01	3.56591333E-01	1.29178430E-02
1.95350000E-01	3.40461333E-01	1.28899408E-02
1.95860000E-01	3.20859333E-01	1.29192703E-02
1.96360000E-01	3.36752000E-01	1.29069384E-02
1.96870000E-01	3.39929333E-01	1.29458398E-02
1.97380000E-01	3.24157333E-01	1.30264232E-02
1.97880000E-01	3.26102000E-01	1.28776217E-02
1.98390000E-01	3.34158667E-01	1.29718910E-02
1.98900000E-01	3.26496667E-01	1.28747260E-02
1.99400000E-01	3.12488000E-01	1.30052861E-02
1.99910000E-01	3.29412000E-01	1.30091124E-02
2.00420000E-01	3.18842000E-01	1.30255331E-02
2.00920000E-01	3.33133333E-01	1.30346919E-02
2.01430000E-01	3.14257333E-01	1.30129260E-02
2.01940000E-01	3.44895333E-01	1.29793010E-02
2.02440000E-01	3.26434000E-01	1.29826848E-02
2.02950000E-01	3.14906667E-01	1.30313421E-02
2.03460000E-01	3.14529333E-01	1.30649125E-02
2.03960000E-01	3.28641333E-01	1.30442805E-02
2.04470000E-01	3.10788667E-01	1.30998729E-02
2.04980000E-01	3.09003333E-01	1.30706508E-02
2.05480000E-01	3.12586667E-01	1.30025813E-02
2.05990000E-01	3.06114000E-01	1.31076624E-02
2.06500000E-01	3.07015333E-01	1.30780095E-02
2.07000000E-01	3.00031333E-01	1.30569006E-02
2.07510000E-01	3.01239333E-01	1.28735684E-02
2.08020000E-01	2.92838000E-01	1.28688302E-02
2.08520000E-01	3.00844667E-01	1.28287532E-02
2.09030000E-01	2.98877333E-01	1.29432413E-02
2.09540000E-01	3.00248000E-01	1.30226199E-02
2.10040000E-01	2.91416667E-01	1.28973685E-02
2.10550000E-01	2.88010000E-01	1.29813803E-02
2.11060000E-01	3.08023333E-01	1.30393326E-02
2.11560000E-01	3.04661333E-01	1.30552341E-02
2.12070000E-01	2.83337333E-01	1.28974844E-02
2.12580000E-01	2.95982667E-01	1.28780881E-02
2.13080000E-01	2.94848667E-01	1.29161722E-02
2.13590000E-01	2.94687333E-01	1.28569903E-02
2.14100000E-01	3.03216000E-01	1.29767908E-02
2.14600000E-01	3.05170667E-01	1.29392552E-02
2.15110000E-01	2.88798667E-01	1.28863388E-02
2.15620000E-01	2.83933333E-01	1.28982171E-02
2.16120000E-01	2.95303333E-01	1.28669752E-02
2.16630000E-01	2.78786000E-01	1.29205012E-02
2.17140000E-01	2.84160000E-01	1.27623337E-02
2.17640000E-01	2.97953333E-01	1.26886054E-02
2.18150000E-01	2.71938000E-01	1.27928386E-02
2.18660000E-01	2.90710667E-01	1.27982376E-02
2.19160000E-01	2.76670667E-01	1.27502339E-02
2.19670000E-01	2.67031333E-01	1.28294680E-02
2.20180000E-01	2.97895333E-01	1.26416662E-02
2.20680000E-01	2.84444667E-01	1.27392692E-02
2.21190000E-01	2.69635333E-01	1.26493797E-02
2.21700000E-01	2.66346667E-01	1.27086392E-02
2.22200000E-01	2.60774000E-01	1.25733847E-02
2.22710000E-01	2.64094667E-01	1.26078698E-02
2.23220000E-01	2.72523333E-01	1.25929248E-02
2.23720000E-01	2.79842667E-01	1.25421021E-02
2.24230000E-01	2.56729333E-01	1.25009510E-02
2.24740000E-01	2.74621333E-01	1.24307466E-02
2.25240000E-01	2.68948667E-01	1.24404508E-02
2.25750000E-01	2.53950000E-01	1.25088299E-02
2.26260000E-01	2.70930000E-01	1.23989179E-02
2.26760000E-01	2.54652667E-01	1.23884095E-02
2.27270000E-01	2.66346667E-01	1.22197464E-02
2.27780000E-01	2.65171333E-01	1.22934686E-02
2.28280000E-01	2.67367333E-01	1.22188014E-02
2.28790000E-01	2.48350667E-01	1.22258726E-02
2.29300000E-01	2.63391333E-01	1.22296447E-02
2.29800000E-01	2.58093333E-01	1.21597812E-02
2.30310000E-01	2.56066667E-01	1.21207151E-02
2.30820000E-01	2.52686667E-01	1.20989904E-02
2.31320000E-01	2.55774667E-01	1.20765082E-02
2.31830000E-01	2.61470667E-01	1.20029724E-02
2.32340000E-01	2.54817333E-01	1.19034806E-02
2.32840000E-01	2.59928667E-01	1.19124172E-02
2.33350000E-01	2.49957333E-01	1.18085604E-02
2.33860000E-01	2.59114667E-01	1.17411013E-02
2.34360000E-01	2.49968667E-01	1.17839520E-02
2.34870000E-01	2.64077333E-01	1.16997551E-02
2.35380000E-01	2.48765333E-01	1.16990635E-02
2.35880000E-01	2.55818000E-01	1.17500738E-02
2.36390000E-01	2.46070667E-01	1.16970923E-02
2.36900000E-01	2.46689333E-01	1.16379470E-02
2.37400000E-01	2.45748667E-01	1.17136875E-02
2.37910000E-01	2.37513333E-01	1.16627143E-02
2.38420000E-01	2.47174000E-01	1.16455749E-02
2.38920000E-01	2.40410000E-01	1.15204593E-02
2.39430000E-01	2.51166667E-01	1.15697767E-02
2.39940000E-01	2.44370000E-01	1.16176938E-02
2.40440000E-01	2.41358667E-01	1.15583428E-02
2.40950000E-01	2.43515333E-01	1.14489393E-02
2.41450000E-01	2.37182667E-01	1.14620216E-02
2.41960000E-01	2.31748000E-01	1.14312271E-02
2.42470000E-01	2.34978000E-01	1.14392421E-02
2.42970000E-01	2.26964000E-01	1.13855282E-02
2.43480000E-01	2.38898667E-01	1.14129318E-02
2.43990000E-01	2.47676000E-01	1.13488734E-02
2.44490000E-01	2.36640000E-01	1.13371292E-02
2.45000000E-01	2.29957333E-01	1.12542543E-02
2.45510000E-01	2.35194000E-01	1.12875070E-02
2.46010000E-01	2.39506000E-01	1.12123014E-02
2.46520000E-01	2.34553333E-01	1.12655703E-02
2.47030000E-01	2.32558667E-01	1.12751733E-02
2.47530000E-01	2.33691333E-01	1.11896062E-02
2.48040000E-01	2.23218000E-01	1.12318201E-02
2.48550000E-01	2.38001333E-01	1.11471683E-02
2.49050000E-01	2.33131333E-01	1.11367265E-02
2.49560000E-01	2.40642000E-01	1.11579420E-02
2.50070000E-01	2.22080000E-01	1.11122346E-02
2.50570000E-01	2.16576667E-01	1.11556358E-02
2.51080000E-01	2.24250000E-01	1.09658509E-02
2.51590000E-01	2.32454667E-01	1.10749904E-02
2.52090000E-01	2.25906000E-01	1.10119608E-02
2.52600000E-01	2.31633333E-01	1.09885159E-02
2.53110000E-01	2.30164000E-01	1.09575327E-02
2.53610000E-01	2.32846667E-01	1.09004130E-02
2.54120000E-01	2.16861333E-01	1.09051076E-02
2.54630000E-01	2.27370667E-01	1.08871146E-02
2.55130000E-01	2.38880667E-01	1.09105411E-02
2.55640000E-01	2.32162667E-01	1.09152178E-02
2.56150000E-01	2.15030667E-01	1.07506427E-02
2.56650000E-01	2.14429333E-01	1.08672948E-02
2.57160000E-01	2.10312667E-01	1.07631249E-02
2.57670000E-01	2.26811333E-01	1.07945294E-02
2.58170000E-01	2.17281333E-01	1.06957535E-02
2.58680000E-01	2.20990000E-01	1.06433783E-02
2.59190000E-01	2.16491333E-01	1.06026930E-02
2.59690000E-01	2.29279333E-01	1.05819438E-02
2.60200000E-01	2.10877333E-01	1.05749684E-02
2.60710000E-01	2.11298000E-01	1.05366252E-02
2.61210000E-01	2.19585333E-01	1.06001684E-02
2.61720000E-01	2.10422000E-01	1.06181394E-02
2.62230000E-01	2.18302000E-01	1.05578861E-02
2.62730000E-01	2.12771333E-01	1.05301592E-02
2.63240000E-01	2.10500667E-01	1.05290027E-02
2.63750000E-01	2.03963333E-01	1.04848707E-02
2.64250000E-01	2.08486000E-01	1.05155269E-02
2.64760000E-01	1.98144667E-01	1.05541240E-02
2.65270000E-01	2.15030667E-01	1.04151081E-02
2.65770000E-01	1.97648667E-01	1.03949680E-02
2.66280000E-01	2.00493333E-01	1.04356569E-02
2.66790000E-01	2.09138667E-01	1.04393142E-02
2.67290000E-01	2.03780000E-01	1.03598937E-02
2.67800000E-01	1.93524667E-01	1.04100102E-02
2.68310000E-01	2.07891333E-01	1.03551333E-02
2.68810000E-01	2.07950000E-01	1.03779276E-02
2.69320000E-01	2.04860667E-01	1.02963416E-02
2.69830000E-01	2.13397333E-01	1.02957292E-02
2.70330000E-01	2.05558667E-01	1.02880774E-02
2.70840000E-01	1.95688667E-01	1.02677212E-02
2.71340000E-01	2.09656667E-01	1.03020035E-02
2.71850000E-01	1.99182667E-01	1.02462297E-02
2.72360000E-01	1.94508000E-01	1.02034566E-02
2.72860000E-01	2.09095333E-01	1.01721306E-02
2.73370000E-01	1.96117333E-01	1.02429288E-02
2.73880000E-01	2.06613333E-01	1.01789234E-02
2.74380000E-01	2.02350667E-01	1.01828622E-02
2.74890000E-01	2.10795333E-01	1.02018993E-02
2.75400000E-01	1.88114000E-01	1.00760344E-02
2.75900000E-01	2.02892667E-01	1.00983617E-02
2.76410000E-01	2.01091333E-01	1.01160872E-02
2.76920000E-01	1.91362000E-01	1.01256964E-02
2.77420000E-01	1.95623333E-01	1.00380872E-02
2.77930000E-01	1.83800667E-01	1.01016623E-02
2.78440000E-01	2.00691333E-01	1.01594062E-02
2.78940000E-01	1.83628667E-01	1.00474890E-02
2.79450000E-01	1.92998667E-01	1.00758141E-02
2.79960000E-01	1.84986667E-01	1.01681955E-02
2.80460000E-01	1.95065333E-01	1.00049795E-02
2.80970000E-01	1.85934667E-01	9.96236737E-03
2.81480000E-01	1.96364667E-01	1.00330610E-02
2.81980000E-01	1.97195333E-01	1.00410858E-02
2.82490000E-01	1.89188000E-01	1.00738489E-02
2.83000000E-01	1.86144000E-01	1.00034578E-02
2.83500000E-01	1.98810000E-01	9.94932456E-03
2.84010000E-01	1.87179333E-01	9.97734086E-03
2.84520000E-01	1.81172000E-01	9.79146628E-03
2.85020000E-01	1.88226000E-01	9.87952201E-03
2.85530000E-01	1.90463333E-01	9.92297621E-03
2.86040000E-01	1.88828667E-01	9.96555314E-03
2.86540000E-01	1.91056667E-01	9.94203641E-03
2.87050000E-01	1.70914000E-01	9.88355321E-03
2.87560000E-01	1.67080667E-01	9.89483034E-03
2.88060000E-01	2.03078667E-01	9.89640467E-03
2.88570000E-01	1.87773333E-01	9.89363070E-03
2.89080000E-01	1.80726667E-01	9.91886835E-03
2.89580000E-01	1.84246000E-01	9.92222683E-03
2.90090000E-01	1.86894667E-01	9.91722432E-03
2.90590000E-01	1.81597333E-01	9.98090617E-03
2.91100000E-01	1.86416000E-01	1.00361174E-02
2.91610000E-01	1.78929333E-01	9.90526076E-03
2.92110000E-01	1.77144667E-01	9.94121450E-03
2.92620000E-01	1.79698667E-01	9.98810711E-03
2.93130000E-01	1.78600667E-01	9.96962262E-03
2.93630000E-01	1.78268667E-01	9.98766388E-03
2.94140000E-01	1.82346000E-01	9.98696097E-03
2.94650000E-01	1.85076667E-01	9.98789240E-03
2.95150000E-01	1.78602000E-01	9.98293575E-03
2.95660000E-01	1.74764000E-01	9.94838187E-03
2.96170000E-01	1.76512000E-01	9.97782570E-03
2.96670000E-01	1.69882667E-01	9.95446944E-03
2.97180000E-01	1.83413333E-01	9.91628537E-03
2.97690000E-01	1.88344667E-01	9.99947776E-03
2.98190000E-01	1.70933333E-01	9.98550449E-03
2.98700000E-01	1.82763333E-01	9.88820759E-03
2.99210000E-01	1.75825333E-01	9.94170419E-03
2.99710000E-01	1.77620667E-01	9.90890004E-03
3.00220000E-01	1.80479333E-01	9.92709260E-03
3.00730000E-01	1.87823333E-01	9.86440224E-03
3.01230000E-01	1.84138667E-01	9.86829360E-03
3.01740000E-01	1.64508667E-01	9.92883404E-03
3.02250000E-01	1.73941333E-01	9.82604607E-03
3.02750000E-01	1.73120000E-01	9.87415176E-03
3.03260000E-01	1.71594667E-01	9.85620411E-03
3.03770000E-01	1.71927333E-01	9.82954374E-03
3.04270000E-01	1.74434667E-01	9.77477309E-03
3.04780000E-01	1.65404667E-01	9.80442227E-03
3.05290000E-01	1.74554667E-01	9.75720290E-03
3.05790000E-01	1.65293333E-01	9.76039473E-03
3.06300000E-01	1.63038667E-01	9.67324487E-03
3.06800000E-01	1.74282667E-01	9.70143401E-03
3.07310000E-01	1.61430000E-01	9.68699910E-03
3.07820000E-01	1.65954000E-01	9.66902463E-03
3.08320000E-01	1.69258667E-01	9.65589280E-03
3.08830000E-01	1.59494000E-01	9.66520619E-03
3.09340000E-01	1.80824667E-01	9.63319239E-03
3.09840000E-01	1.57262667E-01	9.79149089E-03
3.10350000E-01	1.49525333E-01	9.87287766E-03
3.10860000E-01	1.60939333E-01	9.96997546E-03
3.11360000E-01	1.53895333E-01	1.00442649E-02
3.11870000E-01	1.61472667E-01	1.00900263E-02
3.12380000E-01	1.53859333E-01	1.01353418E-02
3.12880000E-01	1.59684000E-01	1.02207215E-02
3.13390000E-01	1.59820667E-01	1.01991990E-02
3.13900000E-01	1.63542667E-01	1.03172242E-02
3.14400000E-01	1.52469333E-01	1.03552083E-02
3.14910000E-01	1.67217333E-01	1.03535821E-02
3.15420000E-01	1.55654000E-01	1.03833484E-02
3.15920000E-01	1.56750000E-01	1.04054057E-02
3.16430000E-01	1.63954000E-01	1.04918428E-02
3.16940000E-01	1.57918000E-01	1.05472697E-02
3.17440000E-01	1.59361333E-01	1.04881819E-02
3.17950000E-01	1.66217333E-01	1.06109834E-02
3.18450000E-01	1.65956000E-01	1.05407996E-02
3.18960000E-01	1.59307333E-01	1.06200927E-02
3.19470000E-01	1.53374000E-01	1.05807441E-02
3.19970000E-01	1.48697333E-01	1.05518424E-02
3.20480000E-01	1.42434000E-01	1.06007418E-02
3.20990000E-01	1.54094667E-01	1.06078170E-02
3.21490000E-01	1.52066000E-01	1.06012713E-02
3.22000000E-01	1.47911333E-01	1.05671844E-02
3.22510000E-01	1.50456667E-01	1.06202518E-02
3.23010000E-01	1.43824667E-01	1.06012408E-02
3.23520000E-01	1.51594000E-01	1.05651229E-02
3.24030000E-01	1.53656667E-01	1.06090449E-02
3.24530000E-01	1.51212000E-01	1.05586473E-02
3.25040000E-01	1.56190000E-01	1.06380730E-02
3.25550000E-01	1.62941333E-01	1.05683260E-02
3.26050000E-01	1.63226000E-01	1.06437901E-02
3.26560000E-01	1.43632000E-01	1.06304948E-02
3.27070000E-01	1.53390000E-01	1.05848051E-02
3.27570000E-01	1.53304000E-01	1.06454088E-02
3.28080000E-01	1.59124667E-01	1.06032496E-02
3.28590000E-01	1.51165333E-01	1.06292026E-02
3.29090000E-01	1.50044667E-01	1.06589592E-02
3.29600000E-01	1.55012667E-01	1.06755536E-02
3.30100000E-01	1.41933333E-01	1.07756484E-02
3.30610000E-01	1.43402667E-01	1.07167422E-02
3.31120000E-01	1.50378667E-01	1.07412532E-02
3.31620000E-01	1.43980000E-01	1.07325321E-02
3.32130000E-01	1.55973333E-01	1.07330445E-02
3.32640000E-01	1.33238667E-01	1.07364687E-02
3.33140000E-01	1.63344667E-01	1.07978633E-02
3.33650000E-01	1.51529333E-01	1.06852184E-02
3.34160000E-01	1.47631333E-01	1.07785253E-02
3.34660000E-01	1.47723333E-01	1.07638027E-02
3.35170000E-01	1.34806667E-01	1.07842421E-02
3.35680000E-01	1.53142667E-01	1.08189164E-02
3.36180000E-01	1.41174667E-01	1.08272733E-02
3.36690000E-01	1.41814000E-01	1.08381005E-02
3.37200000E-01	1.48832667E-01	1.08897940E-02
3.37700000E-01	1.47620667E-01	1.08347746E-02
3.38210000E-01	1.45883333E-01	1.08455662E-02
3.38720000E-01	1.53063333E-01	1.08617973E-02
3.39220000E-01	1.46719333E-01	1.09016926E-02
3.39730000E-01	1.36958000E-01	1.09508103E-02
3.40230000E-01	1.38791333E-01	1.08844039E-02
3.40740000E-01	1.25226000E-01	1.08844381E-02
3.41250000E-01	1.47506000E-01	1.09297667E-02
3.41750000E-01	1.29228667E-01	1.09644184E-02
3.42260000E-01	1.44752667E-01	1.09591907E-02
3.42770000E-01	1.43210667E-01	1.09180534E-02
3.43270000E-01	1.33432000E-01	1.08944305E-02
3.43780000E-01	1.38306667E-01	1.09735811E-02
3.44290000E-01	1.52062000E-01	1.09260225E-02
3.44790000E-01	1.30764667E-01	1.09603529E-02
3.45300000E-01	1.41591333E-01	1.09755066E-02
3.45810000E-01	1.37022000E-01	1.09764759E-02
3.46310000E-01	1.45203333E-01	1.10412323E-02
3.46820000E-01	1.41850667E-01	1.09661163E-02
3.47330000E-01	1.29360000E-01	1.09657293E-02
3.47830000E-01	1.34915333E-01	1.10408904E-02
3.48340000E-01	1.48016000E-01	1.09806506E-02
3.48840000E-01	1.42946667E-01	1.11049943E-02
3.49350000E-01	1.58320667E-01	1.10211675E-02
3.49860000E-01	1.29056000E-01	1.11380642E-02
3.50360000E-01	1.35534000E-01	1.10799625E-02
3.50870000E-01	1.40814000E-01	1.10570142E-02
3.51380000E-01	1.38733333E-01	1.10277654E-02
3.51880000E-01	1.30202000E-01	1.10622208E-02
3.52390000E-01	1.40850667E-01	1.10558812E-02
3.52900000E-01	1.21188667E-01	1.10278243E-02
3.53400000E-01	1.41782000E-01	1.09506338E-02
3.53910000E-01	1.27241333E-01	1.07298228E-02
3.54420000E-01	1.19656000E-01	1.06985363E-02
3.54920000E-01	1.25560667E-01	1.06082786E-02
3.55430000E-01	1.22218000E-01	1.05975238E-02
3.55940000E-01	1.33189333E-01	1.04783705E-02
3.56440000E-01	1.45212000E-01	1.03825466E-02
3.56950000E-01	1.33906000E-01	1.04072466E-02
3.57450000E-01	1.41299333E-01	1.04303015E-02
3.57960000E-01	1.28552000E-01	1.05407080E-02
3.58470000E-01	1.11906667E-01	1.06277458E-02
3.58970000E-01	1.31118000E-01	1.06023397E-02
3.59480000E-01	1.30502000E-01	1.06032210E-02
3.59990000E-01	1.24640000E-01	1.05501136E-02
3.60490000E-01	1.29476000E-01	1.06307314E-02
3.61000000E-01	1.39303333E-01	1.06163806E-02
3.61510000E-01	1.37635333E-01	1.06347907E-02
3.62010000E-01	1.23072000E-01	1.06208359E-02
3.62520000E-01	1.32410667E-01	1.06719884E-02
3.63030000E-01	1.21442667E-01	1.06232169E-02
3.63530000E-01	1.29122000E-01	1.07462266E-02
3.64040000E-01	1.37688000E-01	1.07479983E-02
3.64550000E-01	1.33130667E-01	1.08037416E-02
3.65050000E-01	1.33972667E-01	1.07636647E-02
3.65560000E-01	1.22654667E-01	1.07679459E-02
3.66060000E-01	1.30069333E-01	1.09163130E-02
3.66570000E-01	1.28635333E-01	1.08389663E-02
3.67080000E-01	1.31420667E-01	1.08427079E-02
3.67580000E-01	1.10591333E-01	1.09726810E-02
3.68090000E-01	1.24654000E-01	1.10179719E-02
3.68600000E-01	1.26674000E-01	1.12463844E-02
3.69100000E-01	1.13369333E-01	1.12756795E-02
3.69610000E-01	1.14907333E-01	1.12963347E-02
3.70120000E-01	1.19696667E-01	1.12740335E-02
3.70620000E-01	1.30036000E-01	1.13534880E-02
3.71130000E-01	1.28440000E-01	1.14560920E-02
3.71640000E-01	1.09733333E-01	1.13813459E-02
3.72140000E-01	1.32299333E-01	1.13270632E-02
3.72650000E-01	1.26004000E-01	1.13961768E-02
3.73150000E-01	1.13190000E-01	1.14731170E-02
3.73660000E-01	1.19665333E-01	1.14438967E-02
3.74170000E-01	1.16686000E-01	1.14791183E-02
3.74670000E-01	1.27134000E-01	1.15177878E-02
3.75180000E-01	1.25351333E-01	1.16210363E-02
3.75690000E-01	1.21032000E-01	1.16951702E-02
3.76190000E-01	1.11927333E-01	1.17172597E-02
3.76700000E-01	1.15448667E-01	1.17238403E-02
3.77210000E-01	1.10298000E-01	1.17579714E-02
3.77710000E-01	1.25452667E-01	1.18375186E-02
3.78220000E-01	1.15011333E-01	1.19014994E-02
3.78730000E-01	1.07060667E-01	1.20242271E-02
3.79230000E-01	1.17316000E-01	1.20033030E-02
3.79740000E-01	1.25413333E-01	1.20641236E-02
3.80240000E-01	1.15208667E-01	1.20994742E-02
3.80750000E-01	1.10036667E-01	1.21551006E-02
3.81260000E-01	1.18050000E-01	1.22254766E-02
3.81760000E-01	1.03420000E-01	1.22208507E-02
3.82270000E-01	1.12062667E-01	1.23400767E-02
3.82780000E-01	1.12131333E-01	1.23436670E-02
3.83280000E-01	1.22000000E-01	1.23707724E-02
3.83790000E-01	1.25932000E-01	1.23987904E-02
3.84300000E-01	1.20094667E-01	1.24973344E-02
3.84800000E-01	1.15738667E-01	1.25966275E-02
3.85310000E-01	1.21558667E-01	1.25999843E-02
3.85820000E-01	1.17479333E-01	1.25831978E-02
3.86320000E-01	1.16107333E-01	1.26537162E-02
3.86830000E-01	1.10772000E-01	1.27056738E-02
3.87330000E-01	1.18666667E-01	1.27816023E-02
3.87840000E-01	1.03792000E-01	1.29150428E-02
3.88350000E-01	1.17860667E-01	1.28811871E-02
3.88850000E-01	1.25309333E-01	1.29451398E-02
3.89360000E-01	1.13170667E-01	1.29212207E-02
3.89870000E-01	1.25645333E-01	1.31019011E-02
3.90370000E-01	1.16442667E-01	1.32491718E-02
3.90880000E-01	1.21487333E-01	1.30677312E-02
3.91390000E-01	1.31917333E-01	1.33662200E-02
3.91890000E-01	1.18508000E-01	1.33134272E-02
3.92400000E-01	1.22630000E-01	1.33211508E-02
3.92900000E-01	1.22336667E-01	1.34199010E-02
3.93410000E-01	1.02392667E-01	1.34857442E-02
3.93920000E-01	1.23007333E-01	1.35198289E-02
3.94420000E-01	1.12738667E-01	1.47617707E-02
3.94930000E-01	1.10542667E-01	1.36570733E-02
3.95440000E-01	1.17497333E-01	1.38948533E-02
3.95940000E-01	1.22968667E-01	1.36747385E-02
3.96450000E-01	1.08533333E-01	1.38190821E-02
3.96960000E-01	1.11081333E-01	1.39399120E-02
3.97460000E-01	1.20299333E-01	1.40094036E-02
3.97970000E-01	1.08926000E-01	1.40168700E-02
3.98470000E-01	9.69500000E-02	1.42874647E-02
3.98980000E-01	1.16997333E-01	1.41935285E-02
3.99490000E-01	1.07815333E-01	1.41936976E-02
3.99990000E-01	9.46886667E-02	1.42109159E-02
4.00500000E-01	1.10959333E-01	1.43791280E-02
4.01010000E-01	1.02329333E-01	1.43559926E-02
4.01510000E-01	1.05166667E-01	1.44305712E-02
4.02020000E-01	1.00238000E-01	1.45839942E-02
4.02530000E-01	9.13346667E-02	1.45734047E-02
4.03030000E-01	1.21991333E-01	1.46087540E-02
4.03540000E-01	1.22010000E-01	1.46474780E-02
4.04050000E-01	1.14130000E-01	1.46563849E-02
4.04550000E-01	1.20996667E-01	1.46950918E-02
4.05060000E-01	1.00072000E-01	1.48024398E-02
4.05560000E-01	1.06214000E-01	1.48070876E-02
4.06070000E-01	1.35023333E-01	1.48739649E-02
4.06580000E-01	1.03542667E-01	1.47432542E-02
4.07080000E-01	1.15822000E-01	1.49726340E-02
4.07590000E-01	1.11997333E-01	1.50228940E-02
4.08100000E-01	1.20034667E-01	1.50638247E-02
4.08600000E-01	1.15219333E-01	1.50356693E-02
4.09110000E-01	9.93973333E-02	1.51050967E-02
4.09620000E-01	8.43766667E-02	1.51952127E-02
4.10120000E-01	1.00822000E-01	1.50921494E-02
4.10630000E-01	9.94986667E-02	1.51434153E-02
4.11130000E-01	1.02881333E-01	1.52454701E-02
4.11640000E-01	1.13736667E-01	1.51655103E-02
4.12150000E-01	1.03632667E-01	1.50417038E-02
4.12650000E-01	1.14608667E-01	1.51718614E-02
4.13160000E-01	9.54673333E-02	1.53375023E-02
4.13670000E-01	1.00676667E-01	1.53331264E-02
4.14170000E-01	1.07269333E-01	1.52463223E-02
4.14680000E-01	1.00292667E-01	1.55071987E-02
4.15180000E-01	1.08662000E-01	1.52793269E-02
4.15690000E-01	1.00872000E-01	1.54323609E-02
4.16200000E-01	1.27582667E-01	1.54673104E-02
4.16700000E-01	1.07570667E-01	1.56549253E-02
4.17210000E-01	9.16046667E-02	1.56453767E-02
4.17720000E-01	8.27206667E-02	1.57598137E-02
4.18220000E-01	1.22382667E-01	1.57082783E-02
4.18730000E-01	1.13183333E-01	1.57250841E-02
4.19240000E-01	9.34593333E-02	1.57284047E-02
4.19740000E-01	1.03740000E-01	1.59674838E-02
4.20250000E-01	1.15234000E-01	1.60639057E-02
4.20750000E-01	1.00326000E-01	1.60003759E-02
4.21260000E-01	1.08805333E-01	1.60442138E-02
4.21770000E-01	1.09041333E-01	1.63618300E-02
4.22270000E-01	8.48640000E-02	1.64068156E-02
4.22780000E-01	1.02098667E-01	1.63224302E-02
4.23290000E-01	1.18158000E-01	1.66077477E-02
4.23790000E-01	1.20350000E-01	1.68103775E-02
4.24300000E-01	1.10970000E-01	1.68481077E-02
4.24810000E-01	1.26556667E-01	1.68523318E-02
4.25310000E-01	1.22852667E-01	1.70650055E-02
4.25820000E-01	1.11392000E-01	1.70866787E-02
4.26320000E-01	1.00109333E-01	1.71279153E-02
4.26830000E-01	9.29520000E-02	1.73797625E-02
4.27340000E-01	9.27900000E-02	1.75366141E-02
4.27840000E-01	1.12084667E-01	1.75267804E-02
4.28350000E-01	1.05770000E-01	1.77195752E-02
4.28860000E-01	1.00157333E-01	1.78810305E-02
4.29360000E-01	8.89006667E-02	1.80019129E-02
4.29870000E-01	8.70393333E-02	1.79551605E-02
4.30370000E-01	9.81160000E-02	1.82235299E-02
4.30880000E-01	1.01177333E-01	1.83950831E-02
4.31390000E-01	9.84313333E-02	1.86178652E-02
4.31890000E-01	1.05701333E-01	1.86019688E-02
4.32400000E-01	9.30226667E-02	1.87222081E-02
4.32910000E-01	9.45193333E-02	1.91642070E-02
4.33410000E-01	8.33253333E-02	1.90267368E-02
4.33920000E-01	1.07367333E-01	1.91373510E-02
4.34430000E-01	9.27146667E-02	1.95106496E-02
4.34930000E-01	1.09040667E-01	1.96812962E-02
4.35440000E-01	1.00442000E-01	1.96837042E-02
4.35940000E-01	9.39893333E-02	2.00567672E-02
4.36450000E-01	9.87446667E-02	1.97865659E-02
4.36960000E-01	1.08664667E-01	2.01372859E-02
4.37460000E-01	8.43933333E-02	2.03013404E-02
4.37970000E-01	1.21738000E-01	2.04746495E-02
4.38480000E-01	1.20376000E-01	2.07799058E-02
4.38980000E-01	1.16647333E-01	2.05910737E-02
4.39490000E-01	8.74100000E-02	2.09075584E-02
4.39990000E-01	1.00541333E-01	2.13051259E-02
