## Supplementary material for "Disordered proteins interact with the chemical environment to tune their protective function during drying": File S1: Tris Fit - 4.csv

#q**2_data	ln(I(q))_data	error_data	q**2_fit	ln(I(q))_fit	normalized_residual
0.00012996	0.9591008300859329	2.6226641948421183	0.00027126089999999993	1.629035447435324	-0.5083805857673857
0.0001418481	0.9469459115150662	2.3784710234293973	0.0002883204	1.6199761835780573	-0.11269112956670536
0.00015425640000000002	1.3165807683686097	1.3195585225038422	0.00030555039999999995	1.6108263775309453	-0.23781914275045296
0.00016692639999999997	1.5747841241062552	0.5609750404129231	0.00032364009999999996	1.6012200370521037	0.4869290568856733
0.00018036489999999998	1.5776379446762323	0.4622624585571785	0.00034224999999999994	1.5913374499623678	-0.3306743941266005
0.00019432359999999998	1.5887128462619668	0.34804162657915044	0.000361	1.5813804642755802	0.6822488460733459
0.0002085136	1.5732042752838835	0.2428217785891132	0.0003806401	1.5709508005642696	-0.5506277780162915
0.0002235025	1.62178536788699	0.20791267492671056	0.00040080039999999996	1.5602448902420647	-0.041076431281325404
0.00023901159999999998	1.6282501808593348	0.16563508049920325	0.0004210704	1.5494807249156015	0.12337173513440282
0.00025472159999999995	1.6336690644215621	0.12247380662777424	0.0004422609	1.5382277379718217	0.5785232952199593
0.00027126089999999993	1.5783878665212128	0.09962532467218452	0.0004639716	1.5266985044171477	0.9960103895568277
0.0002883204	1.6104116042423386	0.0848742875547899	0.0004857616	1.515127159451009	-0.640549076213461
0.00030555039999999995	1.5936599260746342	0.07218279932294609	0.0005085025	1.50305084927476	-0.5496373690948569
0.00032364009999999996	1.627486769440453	0.05394365363272293	0.0005317636000000001	1.4906982924876169	0.3487078985289635
0.00034224999999999994	1.575550555140437	0.047741509782238394	0.0005550736000000001	1.4783197678818027	0.10001546331302193
0.000361	1.6086027858129182	0.03990086856726084	0.0005793649	1.4654201344730848	-0.4900116085940129
0.0003806401	1.5513700847321015	0.03556071199805834	0.0006041764	1.4522442544534726	0.2649499047568136
0.00040080039999999996	1.558985142601533	0.030668380899592052	0.0006295081	1.4387921278229663	-0.3239718355068273
0.0004210704	1.5526017414918611	0.025297662976528218	0.0006548481000000001	1.4253355935667957	-0.25605374144622123
0.0004422609	1.5515006080435287	0.022942671766848426	0.0006812100000000001	1.4113363903147143	-0.7006624525500864
0.0004639716	1.5448673907845183	0.018241663498565285	0.0007080921	1.397060940451739	0.7637874354172823
0.0004857616	1.5041526406120522	0.017132986755412166	0.0007349520999999999	1.382797226555893	0.21495298426707263
0.0005085025	1.4943845862285723	0.015767237697937805
0.0005317636000000001	1.4955321633778345	0.013862235156156307
0.0005550736000000001	1.4796232225905401	0.013032531826182872
0.0005793649	1.4594727942431798	0.012137141499503915
0.0006041764	1.4552900569361868	0.011495767418787554
0.0006295081	1.4352684369479654	0.010876534589768904
0.0006548481000000001	1.422732159883446	0.010167528381523792
0.0006812100000000001	1.4044563467305915	0.00981934105228928
0.0007080921	1.4042065850820291	0.009355540951503495
0.0007349520999999999	1.384715755777865	0.00892534350483078
0.0007628644	1.3618192185062095	0.008837512744192281
0.0007912968999999999	1.3421622797183135	0.00878092455049137
0.0008196769	1.3301085626656264	0.008466934393850298
