## Supplementary material for "Disordered proteins interact with the chemical environment to tune their protective function during drying": File S1: 10S - 4.csv

Q	I(Q)	Error
1.14000000E-02	6.30478667E+00	6.46304719E+00
1.19100000E-02	6.34670179E+00	5.80251734E+00
1.24200000E-02	5.99324333E+00	4.55876450E+00
1.29200000E-02	5.40752282E+00	2.49410194E+00
1.34300000E-02	5.56622949E+00	2.07432981E+00
1.39400000E-02	5.50170462E+00	1.58790367E+00
1.44400000E-02	5.25450974E+00	1.08989709E+00
1.49500000E-02	5.10842385E+00	9.79304952E-01
1.54600000E-02	5.09802282E+00	7.82412749E-01
1.59600000E-02	5.15460308E+00	5.83393343E-01
1.64700000E-02	4.99371846E+00	4.56715709E-01
1.69800000E-02	5.17741872E+00	3.97119431E-01
1.74800000E-02	4.92970462E+00	3.32412342E-01
1.79900000E-02	4.79019641E+00	2.58388679E-01
1.85000000E-02	4.81257846E+00	2.14305575E-01
1.90000000E-02	4.70667333E+00	1.89055884E-01
1.95100000E-02	4.67196872E+00	1.59371994E-01
2.00200000E-02	4.58403103E+00	1.37253510E-01
2.05200000E-02	4.57696795E+00	1.15576786E-01
2.10300000E-02	4.44014333E+00	1.03678780E-01
2.15400000E-02	4.38255282E+00	8.32324340E-02
2.20400000E-02	4.34506026E+00	7.45329438E-02
2.25500000E-02	4.26820154E+00	6.95256012E-02
2.30600000E-02	4.19983256E+00	6.03444087E-02
2.35600000E-02	4.15493846E+00	5.60074944E-02
2.40700000E-02	4.09472103E+00	5.09996324E-02
2.45800000E-02	4.01952077E+00	4.84299040E-02
2.50900000E-02	3.96507051E+00	4.49146776E-02
2.55900000E-02	3.97036128E+00	4.11286251E-02
2.61000000E-02	3.90021410E+00	3.93881432E-02
2.66100000E-02	3.84534462E+00	3.75866645E-02
2.71100000E-02	3.71819308E+00	3.54872795E-02
2.76200000E-02	3.74535231E+00	3.42831093E-02
2.81300000E-02	3.67562462E+00	3.34929469E-02
2.86300000E-02	3.63333051E+00	3.18764410E-02
2.91400000E-02	3.56299692E+00	3.18711191E-02
2.96500000E-02	3.52240051E+00	3.13633526E-02
3.01500000E-02	3.48454026E+00	3.02921180E-02
3.06600000E-02	3.42294538E+00	3.03159924E-02
3.11700000E-02	3.36288487E+00	2.92405221E-02
3.16700000E-02	3.33914949E+00	2.94446401E-02
3.21800000E-02	3.26689385E+00	2.93689689E-02
3.26900000E-02	3.23959128E+00	2.87328324E-02
3.31900000E-02	3.19394359E+00	2.84515278E-02
3.37000000E-02	3.16816513E+00	2.75531932E-02
3.42100000E-02	3.11693462E+00	2.77251997E-02
3.47100000E-02	3.02946103E+00	2.71556808E-02
3.52200000E-02	3.00720949E+00	2.70358018E-02
3.57300000E-02	2.94292308E+00	2.62237224E-02
3.62300000E-02	2.93922077E+00	2.61884162E-02
3.67400000E-02	2.89812692E+00	2.59098320E-02
3.72500000E-02	2.83480436E+00	2.56013893E-02
3.77500000E-02	2.80581487E+00	2.52683599E-02
3.82600000E-02	2.79111538E+00	2.47521246E-02
3.87700000E-02	2.73548231E+00	2.43549300E-02
3.92700000E-02	2.67923564E+00	2.41517627E-02
3.97800000E-02	2.67355051E+00	2.37660943E-02
4.02900000E-02	2.59780000E+00	2.36919563E-02
4.08000000E-02	2.59335590E+00	2.34898696E-02
4.13000000E-02	2.53434359E+00	2.31438899E-02
4.18100000E-02	2.50935897E+00	2.31375352E-02
4.23200000E-02	2.46608667E+00	2.27460346E-02
4.28200000E-02	2.42723205E+00	2.26759916E-02
4.33300000E-02	2.42841410E+00	2.23279794E-02
4.38400000E-02	2.34060667E+00	2.23457778E-02
4.43400000E-02	2.29980282E+00	2.21178061E-02
4.48500000E-02	2.28699667E+00	2.16841053E-02
4.53600000E-02	2.26758872E+00	2.17634930E-02
4.58600000E-02	2.18944590E+00	2.11354811E-02
4.63700000E-02	2.14635692E+00	2.14213096E-02
4.68800000E-02	2.17285744E+00	2.10520894E-02
4.73800000E-02	2.10937974E+00	2.08012914E-02
4.78900000E-02	2.08275231E+00	2.07575505E-02
4.84000000E-02	2.05949385E+00	2.03560441E-02
4.89000000E-02	2.00371692E+00	2.02774802E-02
4.94100000E-02	1.99373436E+00	2.03001262E-02
4.99200000E-02	1.98631718E+00	1.97734538E-02
5.04200000E-02	1.95200231E+00	1.93400165E-02
5.09300000E-02	1.91995974E+00	1.94126961E-02
5.14400000E-02	1.88929128E+00	1.93015204E-02
5.19400000E-02	1.87004154E+00	1.88748152E-02
5.24500000E-02	1.84302923E+00	1.88667068E-02
5.29600000E-02	1.83212000E+00	1.85327210E-02
5.34600000E-02	1.80562051E+00	1.85279326E-02
5.39700000E-02	1.76952641E+00	1.84871992E-02
5.44800000E-02	1.76348205E+00	1.81095890E-02
5.49800000E-02	1.71123000E+00	1.83439006E-02
5.54900000E-02	1.70150744E+00	1.78576351E-02
5.60000000E-02	1.65862256E+00	1.80835188E-02
5.65000000E-02	1.65610487E+00	1.79175598E-02
5.70100000E-02	1.63865436E+00	1.75798825E-02
5.75200000E-02	1.59990128E+00	1.75845519E-02
5.80300000E-02	1.57764821E+00	1.74333211E-02
5.85300000E-02	1.56598308E+00	1.73316126E-02
5.90400000E-02	1.55234564E+00	1.73697144E-02
5.95500000E-02	1.50927897E+00	1.71012846E-02
6.00500000E-02	1.49455590E+00	1.68716464E-02
6.05600000E-02	1.47721513E+00	1.69523679E-02
6.10700000E-02	1.44115641E+00	1.68729775E-02
6.15700000E-02	1.41833897E+00	1.66903038E-02
6.20800000E-02	1.42095872E+00	1.65984056E-02
6.25900000E-02	1.40263128E+00	1.63951239E-02
6.30900000E-02	1.36411590E+00	1.63916900E-02
6.36000000E-02	1.34870718E+00	1.63159527E-02
6.41100000E-02	1.34314205E+00	1.61502094E-02
6.46100000E-02	1.29966974E+00	1.61217400E-02
6.51200000E-02	1.29921615E+00	1.58563797E-02
6.56300000E-02	1.29906256E+00	1.57577950E-02
6.61300000E-02	1.27548103E+00	1.58836261E-02
6.66400000E-02	1.26253590E+00	1.56773918E-02
6.71500000E-02	1.25409769E+00	1.55780823E-02
6.76500000E-02	1.20793385E+00	1.53694767E-02
6.81600000E-02	1.19896923E+00	1.54979674E-02
6.86700000E-02	1.18764308E+00	1.53364305E-02
6.91700000E-02	1.17142974E+00	1.51691117E-02
6.96800000E-02	1.16745897E+00	1.52069888E-02
7.01900000E-02	1.15746077E+00	1.49569977E-02
7.06900000E-02	1.12465641E+00	1.50095713E-02
7.12000000E-02	1.13537513E+00	1.49626146E-02
7.17100000E-02	1.11721641E+00	1.48583193E-02
7.22100000E-02	1.09029077E+00	1.47905221E-02
7.27200000E-02	1.07334103E+00	1.45969842E-02
7.32300000E-02	1.05437462E+00	1.47452070E-02
7.37300000E-02	1.03573103E+00	1.44235229E-02
7.42400000E-02	1.04355256E+00	1.43679985E-02
7.47500000E-02	1.02040256E+00	1.43133472E-02
7.52600000E-02	1.01340949E+00	1.43502821E-02
7.57600000E-02	1.00723333E+00	1.42237960E-02
7.62700000E-02	9.74870256E-01	1.41343373E-02
7.67800000E-02	9.75167179E-01	1.40865802E-02
7.72800000E-02	9.89439231E-01	1.37245497E-02
7.77900000E-02	9.55249231E-01	1.37518584E-02
7.83000000E-02	9.59496410E-01	1.36995737E-02
7.88000000E-02	9.47411795E-01	1.36688733E-02
7.93100000E-02	9.26123333E-01	1.35721058E-02
7.98200000E-02	9.29209231E-01	1.33636297E-02
8.03200000E-02	9.13330513E-01	1.37723647E-02
8.08300000E-02	9.09715128E-01	1.37606311E-02
8.13400000E-02	8.91108462E-01	1.37219266E-02
8.18400000E-02	9.02461026E-01	1.38860739E-02
8.23500000E-02	8.76557436E-01	1.36669293E-02
8.28600000E-02	8.74101538E-01	1.37542544E-02
8.33600000E-02	8.68210000E-01	1.39087134E-02
8.38700000E-02	8.32991026E-01	1.38749352E-02
8.43800000E-02	8.29524103E-01	1.37276179E-02
8.48800000E-02	8.35356923E-01	1.37097114E-02
8.53900000E-02	8.23743077E-01	1.37356229E-02
8.59000000E-02	7.98240256E-01	1.37248230E-02
8.64000000E-02	8.03625641E-01	1.37797260E-02
8.69100000E-02	7.82723846E-01	1.36497075E-02
8.74200000E-02	7.87788462E-01	1.36308972E-02
8.79200000E-02	7.81144103E-01	1.35192286E-02
8.84300000E-02	7.60335641E-01	1.35495637E-02
8.89400000E-02	7.51267949E-01	1.36576391E-02
8.94400000E-02	7.51358974E-01	1.35416736E-02
8.99500000E-02	7.56088718E-01	1.37519564E-02
9.04600000E-02	7.32619231E-01	1.39702903E-02
9.09600000E-02	7.27125897E-01	1.38860927E-02
9.14700000E-02	7.36833590E-01	1.39470148E-02
9.19800000E-02	7.14150256E-01	1.38506356E-02
9.24800000E-02	7.20627692E-01	1.36941666E-02
9.29900000E-02	6.85839744E-01	1.36933506E-02
9.35000000E-02	6.87164872E-01	1.34028479E-02
9.40100000E-02	6.98800000E-01	1.34594471E-02
9.45100000E-02	6.88092821E-01	1.33722101E-02
9.50200000E-02	6.70524615E-01	1.33576019E-02
9.55300000E-02	6.74005897E-01	1.32773006E-02
9.60300000E-02	6.62367179E-01	1.32657263E-02
9.65400000E-02	6.69801795E-01	1.31026252E-02
9.70500000E-02	6.51973333E-01	1.31954326E-02
9.75500000E-02	6.65029487E-01	1.31660871E-02
9.80600000E-02	6.34573333E-01	1.30526850E-02
9.85700000E-02	6.48306923E-01	2.70196639E-01
9.90700000E-02	6.36547949E-01	1.30064818E-02
9.95800000E-02	6.11183333E-01	1.30734467E-02
1.00090000E-01	6.13565641E-01	1.29719893E-02
1.00590000E-01	6.00638974E-01	1.28951183E-02
1.01100000E-01	6.22490769E-01	1.27780803E-02
1.01610000E-01	5.82639231E-01	1.24723934E-02
1.02110000E-01	5.91566667E-01	1.23372857E-02
1.02620000E-01	6.16165897E-01	1.22928465E-02
1.03130000E-01	5.95658974E-01	1.23834396E-02
1.03630000E-01	5.84498462E-01	1.24891681E-02
1.04140000E-01	5.85055385E-01	1.25392218E-02
1.04650000E-01	5.72054615E-01	1.26358757E-02
1.05150000E-01	5.79589487E-01	1.26273097E-02
1.05660000E-01	5.79701538E-01	1.24313442E-02
1.06170000E-01	5.57280256E-01	1.22885255E-02
1.06670000E-01	5.34921026E-01	1.21253205E-02
1.07180000E-01	5.56926410E-01	1.20829964E-02
1.07690000E-01	5.32989487E-01	1.19322121E-02
1.08190000E-01	5.45320256E-01	1.18313509E-02
1.08700000E-01	5.36568462E-01	1.17672081E-02
1.09210000E-01	5.34372564E-01	1.16652880E-02
1.09710000E-01	5.15857692E-01	1.17499196E-02
1.10220000E-01	5.19361538E-01	1.16737872E-02
1.10730000E-01	5.25873333E-01	1.15988744E-02
1.11230000E-01	5.19068718E-01	1.14756471E-02
1.11740000E-01	5.06927436E-01	1.14740682E-02
1.12250000E-01	5.03115128E-01	1.14847364E-02
1.12750000E-01	5.05474615E-01	1.13772796E-02
1.13260000E-01	4.89367692E-01	1.13153520E-02
1.13770000E-01	4.94399487E-01	1.11744540E-02
1.14280000E-01	4.92145897E-01	1.12576631E-02
1.14780000E-01	4.85133077E-01	1.11085253E-02
1.15290000E-01	4.86887949E-01	1.10360698E-02
1.15800000E-01	4.88396667E-01	1.10182901E-02
1.16300000E-01	4.90812564E-01	1.09489856E-02
1.16810000E-01	4.68412564E-01	1.09633449E-02
1.17320000E-01	4.79014615E-01	1.08781719E-02
1.17820000E-01	4.64524872E-01	1.08402074E-02
1.18330000E-01	4.57569231E-01	1.07447333E-02
1.18840000E-01	4.72608718E-01	1.07142982E-02
1.19340000E-01	4.54446154E-01	1.06698514E-02
1.19850000E-01	4.57356410E-01	1.06681857E-02
1.20360000E-01	4.48704872E-01	1.05716509E-02
1.20860000E-01	4.35005897E-01	1.04956863E-02
1.21370000E-01	4.51840513E-01	1.05354261E-02
1.21880000E-01	4.45362308E-01	1.04791985E-02
1.22380000E-01	4.44237179E-01	1.04161840E-02
1.22890000E-01	4.34783077E-01	1.04018176E-02
1.23400000E-01	4.32810513E-01	1.03020017E-02
1.23900000E-01	4.29357692E-01	1.03338353E-02
1.24410000E-01	4.28038974E-01	1.03089452E-02
1.24920000E-01	4.28399487E-01	1.02294954E-02
1.25420000E-01	4.09353077E-01	1.02106967E-02
1.25930000E-01	4.09749744E-01	1.01033664E-02
1.26440000E-01	4.15028718E-01	1.01309449E-02
1.26940000E-01	3.94079744E-01	1.01596436E-02
1.27450000E-01	4.02230256E-01	1.00343547E-02
1.27960000E-01	4.10004615E-01	9.91997253E-03
1.28460000E-01	3.99739744E-01	9.87276925E-03
1.28970000E-01	4.02377179E-01	9.86345655E-03
1.29480000E-01	4.07734872E-01	9.90407680E-03
1.29980000E-01	4.04478462E-01	9.83553903E-03
1.30490000E-01	4.04420256E-01	9.71100772E-03
1.31000000E-01	3.95406667E-01	9.65790654E-03
1.31500000E-01	3.85202051E-01	9.62474512E-03
1.32010000E-01	3.83411282E-01	9.51711841E-03
1.32520000E-01	3.80790769E-01	9.61387699E-03
1.33020000E-01	3.74719744E-01	9.53229921E-03
1.33530000E-01	3.90539487E-01	9.48676811E-03
1.34040000E-01	3.72895128E-01	9.51149007E-03
1.34540000E-01	3.65985128E-01	9.47453560E-03
1.35050000E-01	3.75200769E-01	9.47997356E-03
1.35560000E-01	3.70003333E-01	9.38762707E-03
1.36060000E-01	3.63242564E-01	9.42612500E-03
1.36570000E-01	3.59434359E-01	9.38191941E-03
1.37080000E-01	3.44971026E-01	9.37815228E-03
1.37580000E-01	3.67710513E-01	9.31194407E-03
1.38090000E-01	3.62798718E-01	9.28611225E-03
1.38600000E-01	3.61034103E-01	9.26338236E-03
1.39110000E-01	3.56042821E-01	9.18498805E-03
1.39610000E-01	3.55452821E-01	9.16073714E-03
1.40120000E-01	3.48210256E-01	9.17937620E-03
1.40630000E-01	3.46691282E-01	9.09917087E-03
1.41130000E-01	3.46343077E-01	9.15159169E-03
1.41640000E-01	3.49992051E-01	9.15402239E-03
1.42150000E-01	3.40376410E-01	9.09063324E-03
1.42650000E-01	3.26583846E-01	9.03087040E-03
1.43160000E-01	3.35179744E-01	9.04536410E-03
1.43670000E-01	3.30098718E-01	9.02128413E-03
1.44170000E-01	3.26485897E-01	8.97894628E-03
1.44680000E-01	3.23239231E-01	8.97770995E-03
1.45190000E-01	3.42578718E-01	8.96838389E-03
1.45690000E-01	3.31441538E-01	8.88726585E-03
1.46200000E-01	3.22794103E-01	8.95910698E-03
1.46710000E-01	3.23601282E-01	8.92464244E-03
1.47210000E-01	3.13650256E-01	8.86060192E-03
1.47720000E-01	3.18476667E-01	8.81170497E-03
1.48230000E-01	3.14270256E-01	8.87467310E-03
1.48730000E-01	3.18708462E-01	8.83886978E-03
1.49240000E-01	3.04217436E-01	8.78563990E-03
1.49750000E-01	3.25699231E-01	8.78460162E-03
1.50250000E-01	3.18674872E-01	8.77862580E-03
1.50760000E-01	2.91428462E-01	8.75611033E-03
1.51270000E-01	3.14662564E-01	8.71197765E-03
1.51770000E-01	3.05392051E-01	8.69464298E-03
1.52280000E-01	2.91045897E-01	8.65536599E-03
1.52790000E-01	3.04572821E-01	8.62952230E-03
1.53290000E-01	2.92932564E-01	8.63260182E-03
1.53800000E-01	3.05430256E-01	8.65311073E-03
1.54310000E-01	3.03330256E-01	8.56270073E-03
1.54810000E-01	2.94977692E-01	8.53756013E-03
1.55320000E-01	2.94461795E-01	8.61127569E-03
1.55830000E-01	2.86342051E-01	8.45648936E-03
1.56330000E-01	2.93234359E-01	8.46768058E-03
1.56840000E-01	2.92556667E-01	8.42976547E-03
1.57350000E-01	2.84898974E-01	8.37451499E-03
1.57850000E-01	2.72080513E-01	8.40322203E-03
1.58360000E-01	2.81961282E-01	8.42515464E-03
1.58870000E-01	2.71809231E-01	8.38460901E-03
1.59370000E-01	2.70336667E-01	8.36277342E-03
1.59880000E-01	2.85931538E-01	8.29188144E-03
1.60390000E-01	2.65878205E-01	8.32137483E-03
1.60890000E-01	2.67573590E-01	8.33786508E-03
1.61400000E-01	2.78429231E-01	8.28227157E-03
1.61910000E-01	2.80427436E-01	8.25894148E-03
1.62410000E-01	2.72779744E-01	8.28600150E-03
1.62920000E-01	2.78531026E-01	8.22986531E-03
1.63430000E-01	2.76880769E-01	8.22253604E-03
1.63930000E-01	2.73636667E-01	8.25902549E-03
1.64440000E-01	2.71090513E-01	8.14927563E-03
1.64950000E-01	2.55301538E-01	8.18306465E-03
1.65450000E-01	2.67635641E-01	8.17214254E-03
1.65960000E-01	2.62938974E-01	8.13753725E-03
1.66470000E-01	2.57585128E-01	8.12682045E-03
1.66970000E-01	2.53448718E-01	8.05390502E-03
1.67480000E-01	2.57967436E-01	8.09690952E-03
1.67990000E-01	2.51410769E-01	8.09681939E-03
1.68490000E-01	2.40818205E-01	7.99734935E-03
1.69000000E-01	2.45130769E-01	8.11743415E-03
1.69510000E-01	2.39119231E-01	8.10169328E-03
1.70010000E-01	2.56346410E-01	8.14468220E-03
1.70520000E-01	2.33901538E-01	8.20775949E-03
1.71030000E-01	2.55092308E-01	8.30977110E-03
1.71530000E-01	2.44798718E-01	8.17506998E-03
1.72040000E-01	2.53066923E-01	8.22339108E-03
1.72550000E-01	2.51048718E-01	8.25410751E-03
1.73050000E-01	2.48508718E-01	8.23398290E-03
1.73560000E-01	2.48441026E-01	8.25348710E-03
1.74070000E-01	2.38277692E-01	8.21952329E-03
1.74570000E-01	2.33486154E-01	8.23797093E-03
1.75080000E-01	2.33655385E-01	8.24115783E-03
1.75590000E-01	2.36780513E-01	8.27693113E-03
1.76100000E-01	2.29936667E-01	8.29247441E-03
1.76600000E-01	2.23164359E-01	8.24470561E-03
1.77110000E-01	2.48316410E-01	8.23764379E-03
1.77620000E-01	2.30266154E-01	8.28406792E-03
1.78120000E-01	2.38330513E-01	8.32059113E-03
1.78630000E-01	2.35790256E-01	8.27998117E-03
1.79140000E-01	2.39204872E-01	8.22140842E-03
1.79640000E-01	2.20857179E-01	8.22067405E-03
1.80150000E-01	2.32153590E-01	8.34100778E-03
1.80660000E-01	2.30472051E-01	8.39665099E-03
1.81160000E-01	2.14842051E-01	8.41527770E-03
1.81670000E-01	2.25270769E-01	8.45293244E-03
1.82180000E-01	2.29676154E-01	8.41609431E-03
1.82680000E-01	2.21058974E-01	8.42238479E-03
1.83190000E-01	2.17021282E-01	8.47504668E-03
1.83700000E-01	2.19268718E-01	8.48592921E-03
1.84200000E-01	2.09970000E-01	8.52742515E-03
1.84710000E-01	2.25917949E-01	8.61968751E-03
1.85220000E-01	2.18237949E-01	8.59089116E-03
1.85720000E-01	2.26888718E-01	8.66888820E-03
1.86230000E-01	2.24101795E-01	8.59895751E-03
1.86740000E-01	2.14495641E-01	8.64838530E-03
1.87240000E-01	2.14317949E-01	8.68190700E-03
1.87750000E-01	2.18711282E-01	8.69328098E-03
1.88260000E-01	2.09276923E-01	8.71322433E-03
1.88760000E-01	2.07945897E-01	8.68143631E-03
1.89270000E-01	2.12627179E-01	8.71566266E-03
1.89780000E-01	2.11190256E-01	8.76308207E-03
1.90280000E-01	2.11606667E-01	8.75770533E-03
1.90790000E-01	2.09057692E-01	8.71315087E-03
1.91300000E-01	2.00601795E-01	8.77654706E-03
1.91800000E-01	2.11576410E-01	8.79897241E-03
1.92310000E-01	2.04921282E-01	8.76958482E-03
1.92820000E-01	2.10874872E-01	8.84291309E-03
1.93320000E-01	2.18432308E-01	8.82000472E-03
1.93830000E-01	2.05215128E-01	8.80735039E-03
1.94340000E-01	1.96670769E-01	8.85296745E-03
1.94840000E-01	1.96088205E-01	8.85739618E-03
1.95350000E-01	1.96937949E-01	8.84138605E-03
1.95860000E-01	1.98105385E-01	8.87613117E-03
1.96360000E-01	1.95138974E-01	8.84006066E-03
1.96870000E-01	2.05453846E-01	8.90854811E-03
1.97380000E-01	2.02259231E-01	8.93148761E-03
1.97880000E-01	1.99185897E-01	8.85223223E-03
1.98390000E-01	2.00861795E-01	8.87794282E-03
1.98900000E-01	1.88729487E-01	8.89316979E-03
1.99400000E-01	2.10116154E-01	8.91782655E-03
1.99910000E-01	1.97983846E-01	8.93708256E-03
2.00420000E-01	1.91364615E-01	8.91952651E-03
2.00920000E-01	1.90160000E-01	8.89623480E-03
2.01430000E-01	1.88754872E-01	8.94071956E-03
2.01940000E-01	1.95971026E-01	8.93687762E-03
2.02440000E-01	1.84368462E-01	8.94757808E-03
2.02950000E-01	1.82666923E-01	8.93712119E-03
2.03460000E-01	1.84636923E-01	8.98283300E-03
2.03960000E-01	1.83817179E-01	8.94709194E-03
2.04470000E-01	1.83153846E-01	9.02586004E-03
2.04980000E-01	1.76783077E-01	8.96693340E-03
2.05480000E-01	1.78913333E-01	8.96388862E-03
2.05990000E-01	1.80653846E-01	8.98405809E-03
2.06500000E-01	1.79055385E-01	8.99625505E-03
2.07000000E-01	1.79275897E-01	8.94564591E-03
2.07510000E-01	1.81813846E-01	8.89045285E-03
2.08020000E-01	1.77410769E-01	8.88010083E-03
2.08520000E-01	1.79547692E-01	8.80601698E-03
2.09030000E-01	1.77672051E-01	8.86016712E-03
2.09540000E-01	1.80846667E-01	8.93711634E-03
2.10040000E-01	1.80270000E-01	8.88015542E-03
2.10550000E-01	1.80927436E-01	8.90110846E-03
2.11060000E-01	1.79961282E-01	8.92027127E-03
2.11560000E-01	1.78894103E-01	8.94266918E-03
2.12070000E-01	1.72231538E-01	8.90787039E-03
2.12580000E-01	1.62147179E-01	8.84809687E-03
2.13080000E-01	1.81869744E-01	8.85526123E-03
2.13590000E-01	1.75127692E-01	8.89269424E-03
2.14100000E-01	1.74072051E-01	8.86672940E-03
2.14600000E-01	1.77223333E-01	8.87511965E-03
2.15110000E-01	1.75421795E-01	8.82089572E-03
2.15620000E-01	1.69301795E-01	8.85183622E-03
2.16120000E-01	1.74531282E-01	8.85097899E-03
2.16630000E-01	1.64484103E-01	8.85808437E-03
2.17140000E-01	1.59746667E-01	8.80611247E-03
2.17640000E-01	1.75268718E-01	8.76460626E-03
2.18150000E-01	1.67432308E-01	8.82613956E-03
2.18660000E-01	1.58440513E-01	8.77290572E-03
2.19160000E-01	1.63555897E-01	8.80911934E-03
2.19670000E-01	1.69179744E-01	8.74523446E-03
2.20180000E-01	1.65091026E-01	8.74784722E-03
2.20680000E-01	1.58235385E-01	8.74232279E-03
2.21190000E-01	1.52775897E-01	8.70719589E-03
2.21700000E-01	1.72410256E-01	8.72060945E-03
2.22200000E-01	1.56915897E-01	8.67560209E-03
2.22710000E-01	1.75591282E-01	8.66481969E-03
2.23220000E-01	1.65113846E-01	8.64726251E-03
2.23720000E-01	1.65782051E-01	8.64957398E-03
2.24230000E-01	1.67124615E-01	8.59193266E-03
2.24740000E-01	1.59687692E-01	8.54728673E-03
2.25240000E-01	1.57841026E-01	8.55359132E-03
2.25750000E-01	1.54536154E-01	8.54647940E-03
2.26260000E-01	1.51552308E-01	8.52833757E-03
2.26760000E-01	1.49991282E-01	8.51401311E-03
2.27270000E-01	1.53050769E-01	8.41730909E-03
2.27780000E-01	1.58331026E-01	8.45514299E-03
2.28280000E-01	1.57855641E-01	8.43066985E-03
2.28790000E-01	1.54582308E-01	8.40806983E-03
2.29300000E-01	1.65761026E-01	8.38458683E-03
2.29800000E-01	1.49460513E-01	8.34043876E-03
2.30310000E-01	1.46245897E-01	8.32238745E-03
2.30820000E-01	1.47234615E-01	8.32485754E-03
2.31320000E-01	1.60349487E-01	8.32360977E-03
2.31830000E-01	1.50447692E-01	8.25387931E-03
2.32340000E-01	1.41955641E-01	8.20729378E-03
2.32840000E-01	1.53048462E-01	8.16879249E-03
2.33350000E-01	1.56710769E-01	8.13521539E-03
2.33860000E-01	1.42318718E-01	8.08269471E-03
2.34360000E-01	1.49504872E-01	8.09807322E-03
2.34870000E-01	1.47732308E-01	8.08736629E-03
2.35380000E-01	1.46531026E-01	8.08198806E-03
2.35880000E-01	1.44769231E-01	8.08803879E-03
2.36390000E-01	1.51730769E-01	8.07871165E-03
2.36900000E-01	1.47838205E-01	8.00089193E-03
2.37400000E-01	1.37231795E-01	8.03545045E-03
2.37910000E-01	1.47773077E-01	7.99687222E-03
2.38420000E-01	1.51975897E-01	8.00470888E-03
2.38920000E-01	1.48288205E-01	7.94362777E-03
2.39430000E-01	1.40596923E-01	7.97930332E-03
2.39940000E-01	1.46923590E-01	7.99124475E-03
2.40440000E-01	1.42560513E-01	7.96094088E-03
2.40950000E-01	1.38971795E-01	7.91635678E-03
2.41450000E-01	1.39313846E-01	7.92718330E-03
2.41960000E-01	1.53547179E-01	7.86306384E-03
2.42470000E-01	1.39652051E-01	7.85640848E-03
2.42970000E-01	1.39552051E-01	7.83679370E-03
2.43480000E-01	1.49350000E-01	7.86920962E-03
2.43990000E-01	1.36063846E-01	7.79021447E-03
2.44490000E-01	1.37071795E-01	7.80921552E-03
2.45000000E-01	1.32830256E-01	7.79335557E-03
2.45510000E-01	1.35872051E-01	7.76396007E-03
2.46010000E-01	1.45310000E-01	7.73520792E-03
2.46520000E-01	1.34450513E-01	7.76255498E-03
2.47030000E-01	1.38200769E-01	7.73532215E-03
2.47530000E-01	1.36191026E-01	7.69690387E-03
2.48040000E-01	1.33846667E-01	7.73787394E-03
2.48550000E-01	1.36673077E-01	7.67919525E-03
2.49050000E-01	1.36374103E-01	7.66227754E-03
2.49560000E-01	1.38170256E-01	7.68673128E-03
2.50070000E-01	1.37763333E-01	7.64117212E-03
2.50570000E-01	1.32043077E-01	7.64320384E-03
2.51080000E-01	1.27738718E-01	7.57371231E-03
2.51590000E-01	1.28904615E-01	7.60221691E-03
2.52090000E-01	1.40896154E-01	7.60868793E-03
2.52600000E-01	1.33304872E-01	7.57072743E-03
2.53110000E-01	1.31513590E-01	7.52892515E-03
2.53610000E-01	1.31553077E-01	7.52529211E-03
2.54120000E-01	1.27318718E-01	7.48810763E-03
2.54630000E-01	1.36675385E-01	7.50045137E-03
2.55130000E-01	1.32416667E-01	7.51258413E-03
2.55640000E-01	1.28187949E-01	7.50050405E-03
2.56150000E-01	1.31493077E-01	7.41087910E-03
2.56650000E-01	1.27650769E-01	7.47761916E-03
2.57160000E-01	1.23960513E-01	7.43468272E-03
2.57670000E-01	1.28423077E-01	7.41289754E-03
2.58170000E-01	1.25832051E-01	7.33510516E-03
2.58680000E-01	1.34037179E-01	7.31098959E-03
2.59190000E-01	1.22857436E-01	7.29214037E-03
2.59690000E-01	1.32122564E-01	7.29971426E-03
2.60200000E-01	1.22302564E-01	7.26490886E-03
2.60710000E-01	1.23125128E-01	7.28124786E-03
2.61210000E-01	1.34601795E-01	7.28791782E-03
2.61720000E-01	1.32880769E-01	7.27175738E-03
2.62230000E-01	1.22746923E-01	7.25982539E-03
2.62730000E-01	1.25591282E-01	7.27806016E-03
2.63240000E-01	1.22145897E-01	7.22816123E-03
2.63750000E-01	1.13005641E-01	7.21736207E-03
2.64250000E-01	1.16238718E-01	7.21673354E-03
2.64760000E-01	1.20282564E-01	7.22750554E-03
2.65270000E-01	1.26902821E-01	7.18930561E-03
2.65770000E-01	1.28741795E-01	7.14844088E-03
2.66280000E-01	1.27311795E-01	7.20193033E-03
2.66790000E-01	1.23880000E-01	7.14090844E-03
2.67290000E-01	1.25436923E-01	7.13429097E-03
2.67800000E-01	1.14107436E-01	7.14803919E-03
2.68310000E-01	1.21672051E-01	7.09005429E-03
2.68810000E-01	1.23307179E-01	7.12865067E-03
2.69320000E-01	1.24263590E-01	7.09263982E-03
2.69830000E-01	1.26412821E-01	7.09970465E-03
2.70330000E-01	1.23873333E-01	7.08263269E-03
2.70840000E-01	1.23672821E-01	7.07017719E-03
2.71340000E-01	1.15642821E-01	7.08110623E-03
2.71850000E-01	1.09951795E-01	7.06284727E-03
2.72360000E-01	1.19114615E-01	7.01853856E-03
2.72860000E-01	1.19098718E-01	7.03730241E-03
2.73370000E-01	1.16933333E-01	7.06368392E-03
2.73880000E-01	1.11852051E-01	7.00967116E-03
2.74380000E-01	1.21242308E-01	7.00638970E-03
2.74890000E-01	1.12486923E-01	6.97893817E-03
2.75400000E-01	1.20767949E-01	6.95345448E-03
2.75900000E-01	1.18312564E-01	6.96304090E-03
2.76410000E-01	1.18055385E-01	6.96794264E-03
2.76920000E-01	1.23804615E-01	6.97037261E-03
2.77420000E-01	1.20534872E-01	6.89887693E-03
2.77930000E-01	1.11668718E-01	6.93895640E-03
2.78440000E-01	1.16677949E-01	6.96095153E-03
2.78940000E-01	1.13445641E-01	6.94524569E-03
2.79450000E-01	1.19397949E-01	6.90234494E-03
2.79960000E-01	1.18363333E-01	6.94868350E-03
2.80460000E-01	1.05787436E-01	6.92436160E-03
2.80970000E-01	1.19603077E-01	6.87431202E-03
2.81480000E-01	1.08020256E-01	6.92628559E-03
2.81980000E-01	1.12137436E-01	6.91000702E-03
2.82490000E-01	1.12415897E-01	6.90416406E-03
2.83000000E-01	1.09825897E-01	6.86786941E-03
2.83500000E-01	1.19326667E-01	6.86503564E-03
2.84010000E-01	1.08742564E-01	6.86515251E-03
2.84520000E-01	1.03605128E-01	6.77926089E-03
2.85020000E-01	1.11254872E-01	6.80989850E-03
2.85530000E-01	1.10430256E-01	6.83391925E-03
2.86040000E-01	1.09288462E-01	6.83008514E-03
2.86540000E-01	1.11160769E-01	6.82161238E-03
2.87050000E-01	1.12816923E-01	6.82649475E-03
2.87560000E-01	1.11809231E-01	6.82731700E-03
2.88060000E-01	1.11807179E-01	6.81024470E-03
2.88570000E-01	1.11111282E-01	6.84230939E-03
2.89080000E-01	1.13385128E-01	6.81119882E-03
2.89580000E-01	1.05959487E-01	6.84357258E-03
2.90090000E-01	1.08386667E-01	6.81227456E-03
2.90590000E-01	1.08613846E-01	6.88215236E-03
2.91100000E-01	1.04802051E-01	6.87779746E-03
2.91610000E-01	1.08929487E-01	6.84273169E-03
2.92110000E-01	1.02696667E-01	6.85822059E-03
2.92620000E-01	1.06233077E-01	6.87190640E-03
2.93130000E-01	1.06620256E-01	6.87401803E-03
2.93630000E-01	1.04688974E-01	6.85791110E-03
2.94140000E-01	9.63412821E-02	6.84885755E-03
2.94650000E-01	1.03713590E-01	6.87171292E-03
2.95150000E-01	1.02828974E-01	6.87400934E-03
2.95660000E-01	9.68830769E-02	6.85588382E-03
2.96170000E-01	1.11356667E-01	6.87191761E-03
2.96670000E-01	9.49015385E-02	6.83579496E-03
2.97180000E-01	1.03845641E-01	6.83454105E-03
2.97690000E-01	1.11710000E-01	6.85758822E-03
2.98190000E-01	1.05074359E-01	6.84183957E-03
2.98700000E-01	1.00790513E-01	6.78573316E-03
2.99210000E-01	9.88966667E-02	6.83611190E-03
2.99710000E-01	9.78525641E-02	6.80873631E-03
3.00220000E-01	9.52533333E-02	6.81178159E-03
3.00730000E-01	9.93392308E-02	6.79866336E-03
3.01230000E-01	9.76005128E-02	6.77366990E-03
3.01740000E-01	1.00693590E-01	6.81880180E-03
3.02250000E-01	9.63205128E-02	6.79698355E-03
3.02750000E-01	1.05251795E-01	6.77667258E-03
3.03260000E-01	9.30584615E-02	6.76571816E-03
3.03770000E-01	9.56274359E-02	6.72642364E-03
3.04270000E-01	1.11187179E-01	6.73930826E-03
3.04780000E-01	1.01103846E-01	6.72556491E-03
3.05290000E-01	9.58248718E-02	6.71581404E-03
3.05790000E-01	1.01301282E-01	6.71902748E-03
3.06300000E-01	9.69158974E-02	6.65850673E-03
3.06800000E-01	1.00167692E-01	6.65990986E-03
3.07310000E-01	9.35433333E-02	6.67245205E-03
3.07820000E-01	9.81958974E-02	6.63742082E-03
3.08320000E-01	9.82171795E-02	6.64745617E-03
3.08830000E-01	8.77769231E-02	6.63683790E-03
3.09340000E-01	9.62769231E-02	6.63903268E-03
3.09840000E-01	9.94030769E-02	6.75142394E-03
3.10350000E-01	1.01370256E-01	6.76268112E-03
3.10860000E-01	9.12620513E-02	6.87642248E-03
3.11360000E-01	9.24682051E-02	6.91623138E-03
3.11870000E-01	9.12094872E-02	6.93701598E-03
3.12380000E-01	9.53005128E-02	7.01807672E-03
3.12880000E-01	9.83787179E-02	7.01127778E-03
3.13390000E-01	8.53900000E-02	7.04574468E-03
3.13900000E-01	9.75730769E-02	7.07551257E-03
3.14400000E-01	1.03068205E-01	7.10162116E-03
3.14910000E-01	8.97207692E-02	7.12934589E-03
3.15420000E-01	8.38641026E-02	7.14705761E-03
3.15920000E-01	9.26917949E-02	7.15567694E-03
3.16430000E-01	9.66905128E-02	7.20094814E-03
3.16940000E-01	8.94079487E-02	7.23655552E-03
3.17440000E-01	9.30730769E-02	7.23285512E-03
3.17950000E-01	9.13876923E-02	7.27944322E-03
3.18450000E-01	9.40984615E-02	7.25906140E-03
3.18960000E-01	9.37415385E-02	7.27874520E-03
3.19470000E-01	9.43897436E-02	7.29676548E-03
3.19970000E-01	9.60697436E-02	7.26291499E-03
3.20480000E-01	8.73658974E-02	7.28663498E-03
3.20990000E-01	9.47584615E-02	7.25443107E-03
3.21490000E-01	9.77551282E-02	7.31613292E-03
3.22000000E-01	8.84800000E-02	7.26402377E-03
3.22510000E-01	8.75200000E-02	7.26975273E-03
3.23010000E-01	9.18907692E-02	7.27610879E-03
3.23520000E-01	8.97869231E-02	7.25214183E-03
3.24030000E-01	9.36979487E-02	7.28338521E-03
3.24530000E-01	9.48433333E-02	7.25788851E-03
3.25040000E-01	9.31987179E-02	7.31763815E-03
3.25550000E-01	8.80702564E-02	7.25874375E-03
3.26050000E-01	9.43148718E-02	7.28228535E-03
3.26560000E-01	9.38964103E-02	7.29067859E-03
3.27070000E-01	9.23841026E-02	7.29948164E-03
3.27570000E-01	9.04338462E-02	7.30926683E-03
3.28080000E-01	9.35171795E-02	7.29106563E-03
3.28590000E-01	8.67151282E-02	7.29546580E-03
3.29090000E-01	8.99079487E-02	7.31463741E-03
3.29600000E-01	9.93548718E-02	7.31336356E-03
3.30100000E-01	9.57082051E-02	7.34666546E-03
3.30610000E-01	9.19394872E-02	7.33065248E-03
3.31120000E-01	8.80794872E-02	7.34797850E-03
3.31620000E-01	8.11371795E-02	7.32776878E-03
3.32130000E-01	8.36782051E-02	7.38109599E-03
3.32640000E-01	8.87705128E-02	7.36640747E-03
3.33140000E-01	8.91074359E-02	7.42427274E-03
3.33650000E-01	8.20664103E-02	7.35521920E-03
3.34160000E-01	8.22758974E-02	7.40975060E-03
3.34660000E-01	8.17489744E-02	7.41432880E-03
3.35170000E-01	8.90948718E-02	7.41271656E-03
3.35680000E-01	9.11466667E-02	7.44359609E-03
3.36180000E-01	8.33166667E-02	7.41914506E-03
3.36690000E-01	8.31382051E-02	7.44399031E-03
3.37200000E-01	8.33220513E-02	7.44626946E-03
3.37700000E-01	8.40171795E-02	7.39409216E-03
3.38210000E-01	9.20779487E-02	7.45351613E-03
3.38720000E-01	8.66715385E-02	7.44784669E-03
3.39220000E-01	8.52341026E-02	7.48963096E-03
3.39730000E-01	8.46482051E-02	7.46460121E-03
3.40230000E-01	8.05305128E-02	7.46852183E-03
3.40740000E-01	8.39012821E-02	7.46848890E-03
3.41250000E-01	8.06602564E-02	7.49738638E-03
3.41750000E-01	7.98243590E-02	7.50691251E-03
3.42260000E-01	8.51446154E-02	7.52358100E-03
3.42770000E-01	8.36443590E-02	7.48342669E-03
3.43270000E-01	7.32015385E-02	7.47471678E-03
3.43780000E-01	7.37402564E-02	7.49993786E-03
3.44290000E-01	8.25707692E-02	7.48859681E-03
3.44790000E-01	7.78269231E-02	7.53452642E-03
3.45300000E-01	8.32212821E-02	7.50365155E-03
3.45810000E-01	7.72805128E-02	7.52322854E-03
3.46310000E-01	6.89525641E-02	7.55894155E-03
3.46820000E-01	7.97184615E-02	7.54047588E-03
3.47330000E-01	6.63253846E-02	7.51258461E-03
3.47830000E-01	8.09974359E-02	7.57510008E-03
3.48340000E-01	7.32805128E-02	7.56762794E-03
3.48840000E-01	7.90510256E-02	7.62195162E-03
3.49350000E-01	7.17512821E-02	7.59108010E-03
3.49860000E-01	8.01194872E-02	7.61324549E-03
3.50360000E-01	7.91248718E-02	7.58963063E-03
3.50870000E-01	7.42251282E-02	7.60790918E-03
3.51380000E-01	7.26794872E-02	7.55972390E-03
3.51880000E-01	6.88438462E-02	7.54290814E-03
3.52390000E-01	7.93228205E-02	7.56469848E-03
3.52900000E-01	7.50151282E-02	7.56281325E-03
3.53400000E-01	7.78617949E-02	7.55130220E-03
3.53910000E-01	8.00982051E-02	7.36136910E-03
3.54420000E-01	7.55707692E-02	7.31715386E-03
3.54920000E-01	8.15153846E-02	7.26099732E-03
3.55430000E-01	7.21269231E-02	7.27622371E-03
3.55940000E-01	6.81889744E-02	7.16084938E-03
3.56440000E-01	8.30123077E-02	7.12435986E-03
3.56950000E-01	8.22307692E-02	7.12182917E-03
3.57450000E-01	6.08143590E-02	7.16609702E-03
3.57960000E-01	7.34161538E-02	7.23159050E-03
3.58470000E-01	6.64192308E-02	7.27055649E-03
3.58970000E-01	7.44251282E-02	7.26111742E-03
3.59480000E-01	7.12651282E-02	7.29116499E-03
3.59990000E-01	7.69500000E-02	7.25315916E-03
3.60490000E-01	7.80579487E-02	7.26926316E-03
3.61000000E-01	7.32835897E-02	7.28793556E-03
3.61510000E-01	7.09769231E-02	7.24955215E-03
3.62010000E-01	5.99212821E-02	7.28550551E-03
3.62520000E-01	7.15853846E-02	7.34775362E-03
3.63030000E-01	5.86482051E-02	7.30603400E-03
3.63530000E-01	7.55769231E-02	7.34946473E-03
3.64040000E-01	7.18733333E-02	7.34781651E-03
3.64550000E-01	7.03271795E-02	7.37052454E-03
3.65050000E-01	8.18976923E-02	7.41085309E-03
3.65560000E-01	7.68410256E-02	7.41570623E-03
3.66060000E-01	7.91310256E-02	7.44638673E-03
3.66570000E-01	7.58869231E-02	7.43078757E-03
3.67080000E-01	7.19458974E-02	7.48890829E-03
3.67580000E-01	6.82110256E-02	7.49391592E-03
3.68090000E-01	7.61015385E-02	7.57486193E-03
3.68600000E-01	7.67766667E-02	7.67360498E-03
3.69100000E-01	6.96925641E-02	7.72579899E-03
3.69610000E-01	7.27130769E-02	7.73496095E-03
3.70120000E-01	7.88146154E-02	7.77450695E-03
3.70620000E-01	7.94497436E-02	7.77775745E-03
3.71130000E-01	8.97717949E-02	7.83098810E-03
3.71640000E-01	7.36638462E-02	7.83451256E-03
3.72140000E-01	6.83317949E-02	7.75607347E-03
3.72650000E-01	7.92192308E-02	7.78841191E-03
3.73150000E-01	7.37674359E-02	7.85616417E-03
3.73660000E-01	6.74325641E-02	7.83697677E-03
3.74170000E-01	8.03489744E-02	7.86190556E-03
3.74670000E-01	6.86125641E-02	7.90423997E-03
3.75180000E-01	6.34923077E-02	7.96400116E-03
3.75690000E-01	5.53682051E-02	7.97978227E-03
3.76190000E-01	6.99192308E-02	8.02791555E-03
3.76700000E-01	8.64376923E-02	8.04947128E-03
3.77210000E-01	7.25458974E-02	8.06410486E-03
3.77710000E-01	7.18182051E-02	8.10629181E-03
3.78220000E-01	7.10358974E-02	8.16764218E-03
3.78730000E-01	6.47792308E-02	8.19207027E-03
3.79230000E-01	6.83220513E-02	8.18988854E-03
3.79740000E-01	8.07815385E-02	8.24442514E-03
3.80240000E-01	6.82982051E-02	8.28573182E-03
3.80750000E-01	7.21030769E-02	8.30029802E-03
3.81260000E-01	7.16589744E-02	8.37885654E-03
3.81760000E-01	6.85556410E-02	8.35798610E-03
3.82270000E-01	7.25523077E-02	8.46806507E-03
3.82780000E-01	7.58605128E-02	8.44850043E-03
3.83280000E-01	6.02317949E-02	8.51021136E-03
3.83790000E-01	6.43910256E-02	8.52427361E-03
3.84300000E-01	5.23541026E-02	8.55322079E-03
3.84800000E-01	7.30117949E-02	8.60567524E-03
3.85310000E-01	5.92120513E-02	8.61307005E-03
3.85820000E-01	6.79389744E-02	8.66683584E-03
3.86320000E-01	6.91217949E-02	8.70172935E-03
3.86830000E-01	6.43476923E-02	8.71765954E-03
3.87330000E-01	7.89638462E-02	8.74519655E-03
3.87840000E-01	6.17874359E-02	8.80091905E-03
3.88350000E-01	6.20453846E-02	8.81967537E-03
3.88850000E-01	6.71548718E-02	8.84791547E-03
3.89360000E-01	5.94338462E-02	8.85870171E-03
3.89870000E-01	7.37802564E-02	8.91575570E-03
3.90370000E-01	6.63433333E-02	9.00923392E-03
3.90880000E-01	6.91207692E-02	8.93457823E-03
3.91390000E-01	5.83692308E-02	9.13269862E-03
3.91890000E-01	6.05217949E-02	9.12703748E-03
3.92400000E-01	7.23438462E-02	9.12305216E-03
3.92900000E-01	6.07310256E-02	9.16596528E-03
3.93410000E-01	5.98151282E-02	9.20137379E-03
3.93920000E-01	5.96200000E-02	9.27570316E-03
3.94420000E-01	6.36979487E-02	9.88103227E-03
3.94930000E-01	6.26533333E-02	9.35951980E-03
3.95440000E-01	7.29064103E-02	9.42523627E-03
3.95940000E-01	5.87238462E-02	9.38909126E-03
3.96450000E-01	6.29558974E-02	9.46057399E-03
3.96960000E-01	4.73276923E-02	9.54572470E-03
3.97460000E-01	7.36751282E-02	9.53863865E-03
3.97970000E-01	6.39023077E-02	9.53539844E-03
3.98470000E-01	6.65364103E-02	9.69801595E-03
3.98980000E-01	6.75482051E-02	9.67042119E-03
3.99490000E-01	7.11756410E-02	9.67409840E-03
3.99990000E-01	6.78138462E-02	9.69939165E-03
4.00500000E-01	5.64671795E-02	9.84456715E-03
4.01010000E-01	6.78343590E-02	9.78573966E-03
4.01510000E-01	7.20053846E-02	9.79301523E-03
4.02020000E-01	5.80856410E-02	9.97700882E-03
4.02530000E-01	5.60107692E-02	9.91346413E-03
4.03030000E-01	6.44889744E-02	9.89861155E-03
4.03540000E-01	5.75276923E-02	1.00010871E-02
4.04050000E-01	6.48379487E-02	1.00388021E-02
4.04550000E-01	5.83738462E-02	1.00487540E-02
4.05060000E-01	4.44000000E-02	1.00422258E-02
4.05560000E-01	6.66387179E-02	1.01278942E-02
4.06070000E-01	5.51192308E-02	1.01418933E-02
4.06580000E-01	5.73638462E-02	1.01420518E-02
4.07080000E-01	6.30069231E-02	1.02280390E-02
4.07590000E-01	6.04076923E-02	1.03145420E-02
4.08100000E-01	5.80489744E-02	1.02947992E-02
4.08600000E-01	5.62200000E-02	1.03138462E-02
4.09110000E-01	6.54664103E-02	1.03207669E-02
4.09620000E-01	5.86112821E-02	1.03138118E-02
4.10120000E-01	5.79064103E-02	1.03142181E-02
4.10630000E-01	6.33692308E-02	1.03319255E-02
4.11130000E-01	6.00720513E-02	1.04588360E-02
4.11640000E-01	5.84107692E-02	1.02591449E-02
4.12150000E-01	6.08241026E-02	1.02984868E-02
4.12650000E-01	5.80294872E-02	1.04032050E-02
4.13160000E-01	5.76723077E-02	1.04019910E-02
4.13670000E-01	5.75238462E-02	1.03864279E-02
4.14170000E-01	5.94574359E-02	1.04206464E-02
4.14680000E-01	5.91646154E-02	1.05332282E-02
4.15180000E-01	6.87407692E-02	1.04445048E-02
4.15690000E-01	6.29243590E-02	1.05418685E-02
4.16200000E-01	6.84435897E-02	1.05564806E-02
4.16700000E-01	6.39817949E-02	1.07367019E-02
4.17210000E-01	7.22679487E-02	1.05713825E-02
4.17720000E-01	6.07443590E-02	1.07373625E-02
4.18220000E-01	6.19941026E-02	1.06890181E-02
4.18730000E-01	5.49402564E-02	1.07409827E-02
4.19240000E-01	7.04138462E-02	1.07400188E-02
4.19740000E-01	6.94184615E-02	1.09199043E-02
4.20250000E-01	6.16123077E-02	1.09307339E-02
4.20750000E-01	6.04100000E-02	1.09823421E-02
4.21260000E-01	5.82748718E-02	1.09531659E-02
4.21770000E-01	5.06648718E-02	1.10969858E-02
4.22270000E-01	5.36682051E-02	1.11308355E-02
4.22780000E-01	6.13671795E-02	1.12140627E-02
4.23290000E-01	4.93194872E-02	1.12749626E-02
4.23790000E-01	4.86456410E-02	1.13995785E-02
4.24300000E-01	4.37130769E-02	1.14247780E-02
4.24810000E-01	6.57638462E-02	1.14781174E-02
4.25310000E-01	5.08443590E-02	1.15713783E-02
4.25820000E-01	6.08866667E-02	1.17411973E-02
4.26320000E-01	6.89125641E-02	1.17239213E-02
4.26830000E-01	4.78894872E-02	1.18040132E-02
4.27340000E-01	5.53033333E-02	1.19154742E-02
4.27840000E-01	4.23412821E-02	1.18776303E-02
4.28350000E-01	5.58669231E-02	1.20975449E-02
4.28860000E-01	6.13210256E-02	1.21397669E-02
4.29360000E-01	6.36710256E-02	1.23323940E-02
4.29870000E-01	3.66605128E-02	1.22259211E-02
4.30370000E-01	6.70084615E-02	1.23939096E-02
4.30880000E-01	5.19333333E-02	1.24302966E-02
4.31390000E-01	5.67782051E-02	1.26402268E-02
4.31890000E-01	6.09089744E-02	1.27125453E-02
4.32400000E-01	4.45182051E-02	1.28238665E-02
4.32910000E-01	4.92302564E-02	1.29912578E-02
4.33410000E-01	5.54320513E-02	1.28389037E-02
4.33920000E-01	5.64223077E-02	1.29912036E-02
4.34430000E-01	4.33787179E-02	1.32810489E-02
4.34930000E-01	6.52164103E-02	1.34114572E-02
4.35440000E-01	6.47048718E-02	1.33560975E-02
4.35940000E-01	4.42533333E-02	1.36025477E-02
4.36450000E-01	3.77828205E-02	1.35877316E-02
4.36960000E-01	6.02515385E-02	1.37091508E-02
4.37460000E-01	7.57671795E-02	1.37491776E-02
4.37970000E-01	7.30028205E-02	1.39150770E-02
4.38480000E-01	6.91738462E-02	1.39795335E-02
4.38980000E-01	5.02007692E-02	1.40858651E-02
4.39490000E-01	6.84189744E-02	1.43006888E-02
4.39990000E-01	7.98105128E-02	1.44356961E-02
