## Supplementary material for "Disordered proteins interact with the chemical environment to tune their protective function during drying": File S1: 10S - 8.csv

Q	I(Q)	Error
1.14000000E-02	1.09887108E+01	6.47770755E+00
1.19100000E-02	1.15473546E+01	5.77761495E+00
1.24200000E-02	1.19506869E+01	4.56217268E+00
1.29200000E-02	1.16190459E+01	2.49098083E+00
1.34300000E-02	1.19082887E+01	2.07044827E+00
1.39400000E-02	1.16560303E+01	1.58378729E+00
1.44400000E-02	1.14908779E+01	1.08737384E+00
1.49500000E-02	1.12027818E+01	9.79670414E-01
1.54600000E-02	1.10247372E+01	7.82591881E-01
1.59600000E-02	1.09910572E+01	5.83696778E-01
1.64700000E-02	1.07511192E+01	4.55211963E-01
1.69800000E-02	1.07138031E+01	3.95918237E-01
1.74800000E-02	1.05329885E+01	3.33279873E-01
1.79900000E-02	1.03687854E+01	2.58485745E-01
1.85000000E-02	1.01332631E+01	2.16929446E-01
1.90000000E-02	1.00587815E+01	1.89408390E-01
1.95100000E-02	9.84705667E+00	1.60810475E-01
2.00200000E-02	9.66974308E+00	1.39376972E-01
2.05200000E-02	9.58344769E+00	1.17766306E-01
2.10300000E-02	9.32956949E+00	1.05505225E-01
2.15400000E-02	9.26989615E+00	8.58363170E-02
2.20400000E-02	9.08039846E+00	7.72057996E-02
2.25500000E-02	8.93713205E+00	7.25912147E-02
2.30600000E-02	8.77474128E+00	6.38136334E-02
2.35600000E-02	8.72558744E+00	5.89491713E-02
2.40700000E-02	8.51937615E+00	5.44502122E-02
2.45800000E-02	8.34113462E+00	5.19177889E-02
2.50900000E-02	8.29312179E+00	4.84369865E-02
2.55900000E-02	8.15464333E+00	4.43495024E-02
2.61000000E-02	8.00330872E+00	4.28959065E-02
2.66100000E-02	7.88996231E+00	4.10269748E-02
2.71100000E-02	7.76568359E+00	3.86787209E-02
2.76200000E-02	7.72734410E+00	3.75127993E-02
2.81300000E-02	7.59613538E+00	3.65706035E-02
2.86300000E-02	7.46476154E+00	3.50981267E-02
2.91400000E-02	7.32432462E+00	3.46204800E-02
2.96500000E-02	7.20501179E+00	3.45264678E-02
3.01500000E-02	7.11507282E+00	3.35626990E-02
3.06600000E-02	6.99079359E+00	3.33421130E-02
3.11700000E-02	6.91724718E+00	3.21700080E-02
3.16700000E-02	6.81407410E+00	3.23504974E-02
3.21800000E-02	6.69639256E+00	3.21491767E-02
3.26900000E-02	6.66010564E+00	3.15657115E-02
3.31900000E-02	6.50707821E+00	3.10897180E-02
3.37000000E-02	6.43844026E+00	2.99829281E-02
3.42100000E-02	6.31960795E+00	3.02082697E-02
3.47100000E-02	6.23571513E+00	2.95226074E-02
3.52200000E-02	6.12721718E+00	2.94168664E-02
3.57300000E-02	6.06658718E+00	2.86626365E-02
3.62300000E-02	5.95823846E+00	2.83733486E-02
3.67400000E-02	5.90496231E+00	2.83967221E-02
3.72500000E-02	5.79901718E+00	2.79053672E-02
3.77500000E-02	5.75720128E+00	2.75089783E-02
3.82600000E-02	5.62035282E+00	2.67676934E-02
3.87700000E-02	5.57335846E+00	2.66348657E-02
3.92700000E-02	5.49051821E+00	2.63185652E-02
3.97800000E-02	5.40299179E+00	2.56664921E-02
4.02900000E-02	5.31453205E+00	2.56141844E-02
4.08000000E-02	5.27033718E+00	2.54030800E-02
4.13000000E-02	5.18553000E+00	2.50765068E-02
4.18100000E-02	5.11098282E+00	2.51685262E-02
4.23200000E-02	5.02875077E+00	2.47450816E-02
4.28200000E-02	4.96458795E+00	2.45421689E-02
4.33300000E-02	4.89017538E+00	2.41032080E-02
4.38400000E-02	4.78042154E+00	2.41405675E-02
4.43400000E-02	4.72177256E+00	2.39101807E-02
4.48500000E-02	4.70266821E+00	2.34459860E-02
4.53600000E-02	4.61450667E+00	2.34858802E-02
4.58600000E-02	4.51475154E+00	2.28138673E-02
4.63700000E-02	4.44875179E+00	2.30097689E-02
4.68800000E-02	4.41864590E+00	2.26633374E-02
4.73800000E-02	4.32950718E+00	2.23890258E-02
4.78900000E-02	4.26065333E+00	2.23188582E-02
4.84000000E-02	4.22500128E+00	2.18027821E-02
4.89000000E-02	4.12934205E+00	2.18093812E-02
4.94100000E-02	4.08336769E+00	2.19576659E-02
4.99200000E-02	4.04757000E+00	2.12141290E-02
5.04200000E-02	3.96012974E+00	2.07901934E-02
5.09300000E-02	3.92570718E+00	2.08410221E-02
5.14400000E-02	3.85441538E+00	2.06376630E-02
5.19400000E-02	3.81337692E+00	2.02561503E-02
5.24500000E-02	3.77257667E+00	2.01930616E-02
5.29600000E-02	3.70424462E+00	1.97923007E-02
5.34600000E-02	3.67853077E+00	1.98713956E-02
5.39700000E-02	3.58327410E+00	1.97666926E-02
5.44800000E-02	3.56627872E+00	1.94424546E-02
5.49800000E-02	3.50937821E+00	1.95316067E-02
5.54900000E-02	3.45540103E+00	1.90963284E-02
5.60000000E-02	3.40545308E+00	1.92681279E-02
5.65000000E-02	3.37416128E+00	1.91518723E-02
5.70100000E-02	3.29353692E+00	1.87810334E-02
5.75200000E-02	3.26189744E+00	1.88295219E-02
5.80300000E-02	3.20795513E+00	1.85213814E-02
5.85300000E-02	3.15689487E+00	1.84049448E-02
5.90400000E-02	3.11809410E+00	1.84065946E-02
5.95500000E-02	3.05970103E+00	1.81665637E-02
6.00500000E-02	3.02892564E+00	1.78678694E-02
6.05600000E-02	2.98805923E+00	1.79946867E-02
6.10700000E-02	2.93871769E+00	1.79170807E-02
6.15700000E-02	2.90104744E+00	1.76907153E-02
6.20800000E-02	2.86051333E+00	1.76516953E-02
6.25900000E-02	2.82020051E+00	1.73472505E-02
6.30900000E-02	2.79343564E+00	1.73795017E-02
6.36000000E-02	2.75892231E+00	1.73141267E-02
6.41100000E-02	2.70969667E+00	1.70512616E-02
6.46100000E-02	2.68127718E+00	1.70659422E-02
6.51200000E-02	2.66182128E+00	1.68118916E-02
6.56300000E-02	2.61984692E+00	1.66341557E-02
6.61300000E-02	2.58885744E+00	1.67493708E-02
6.66400000E-02	2.55379436E+00	1.65313421E-02
6.71500000E-02	2.53798256E+00	1.64200174E-02
6.76500000E-02	2.49113000E+00	1.62883828E-02
6.81600000E-02	2.43270205E+00	1.63939262E-02
6.86700000E-02	2.42226051E+00	1.62162218E-02
6.91700000E-02	2.38549769E+00	1.61029753E-02
6.96800000E-02	2.37139128E+00	1.60123199E-02
7.01900000E-02	2.34298615E+00	1.57321116E-02
7.06900000E-02	2.29427769E+00	1.57342057E-02
7.12000000E-02	2.30050564E+00	1.57815964E-02
7.17100000E-02	2.26624795E+00	1.56200968E-02
7.22100000E-02	2.21179564E+00	1.55237613E-02
7.27200000E-02	2.20611077E+00	1.53796697E-02
7.32300000E-02	2.17063256E+00	1.55051236E-02
7.37300000E-02	2.12268231E+00	1.51837950E-02
7.42400000E-02	2.13387641E+00	1.50598283E-02
7.47500000E-02	2.10530513E+00	1.50664283E-02
7.52600000E-02	2.07975282E+00	1.49872798E-02
7.57600000E-02	2.04651718E+00	1.49229050E-02
7.62700000E-02	2.01249872E+00	1.48332106E-02
7.67800000E-02	1.99318513E+00	1.47784880E-02
7.72800000E-02	1.97952821E+00	1.44044910E-02
7.77900000E-02	1.95638641E+00	1.43895856E-02
7.83000000E-02	1.95037590E+00	1.43382790E-02
7.88000000E-02	1.92312231E+00	1.43069300E-02
7.93100000E-02	1.89978769E+00	1.41784215E-02
7.98200000E-02	1.88828641E+00	1.40363749E-02
8.03200000E-02	1.84153000E+00	1.43391768E-02
8.08300000E-02	1.84416051E+00	1.43619810E-02
8.13400000E-02	1.81790128E+00	1.43208960E-02
8.18400000E-02	1.79717846E+00	1.45354573E-02
8.23500000E-02	1.78565641E+00	1.43331295E-02
8.28600000E-02	1.75671974E+00	1.43555989E-02
8.33600000E-02	1.74133205E+00	1.44960683E-02
8.38700000E-02	1.70502795E+00	1.45274564E-02
8.43800000E-02	1.70526590E+00	1.43091794E-02
8.48800000E-02	1.69099282E+00	1.42734057E-02
8.53900000E-02	1.67773487E+00	1.43482093E-02
8.59000000E-02	1.62749282E+00	1.43745898E-02
8.64000000E-02	1.62305128E+00	1.43609112E-02
8.69100000E-02	1.61509308E+00	1.42039825E-02
8.74200000E-02	1.60171564E+00	1.42135325E-02
8.79200000E-02	1.58033051E+00	1.41110174E-02
8.84300000E-02	1.55866051E+00	1.41963879E-02
8.89400000E-02	1.55637641E+00	1.42573834E-02
8.94400000E-02	1.53865846E+00	1.41081109E-02
8.99500000E-02	1.51942026E+00	1.43165967E-02
9.04600000E-02	1.49365513E+00	1.45573404E-02
9.09600000E-02	1.48424744E+00	1.45148552E-02
9.14700000E-02	1.48108051E+00	1.45094884E-02
9.19800000E-02	1.45650590E+00	1.44180161E-02
9.24800000E-02	1.46115410E+00	1.42972481E-02
9.29900000E-02	1.43869795E+00	1.42257847E-02
9.35000000E-02	1.42828436E+00	1.39452982E-02
9.40100000E-02	1.40459410E+00	1.39660427E-02
9.45100000E-02	1.39749795E+00	1.38882526E-02
9.50200000E-02	1.37615333E+00	1.38633447E-02
9.55300000E-02	1.37449282E+00	1.38265552E-02
9.60300000E-02	1.34098410E+00	1.37965132E-02
9.65400000E-02	1.35371769E+00	1.35783483E-02
9.70500000E-02	1.31789077E+00	1.36734800E-02
9.75500000E-02	1.32066974E+00	1.37007549E-02
9.80600000E-02	1.31082538E+00	1.35642656E-02
9.85700000E-02	1.27895205E+00	2.56030495E-01
9.90700000E-02	1.29830077E+00	1.35252098E-02
9.95800000E-02	1.26520769E+00	1.35121932E-02
1.00090000E-01	1.25574718E+00	1.34394605E-02
1.00590000E-01	1.24628769E+00	1.33700000E-02
1.01100000E-01	1.23612410E+00	1.32687166E-02
1.01610000E-01	1.20794103E+00	1.29413627E-02
1.02110000E-01	1.19786974E+00	1.28294842E-02
1.02620000E-01	1.22553513E+00	1.27249228E-02
1.03130000E-01	1.18883564E+00	1.28905055E-02
1.03630000E-01	1.17804308E+00	1.29391831E-02
1.04140000E-01	1.18106282E+00	1.29776156E-02
1.04650000E-01	1.17461974E+00	1.30752579E-02
1.05150000E-01	1.15491667E+00	1.30566852E-02
1.05660000E-01	1.15828718E+00	1.28764957E-02
1.06170000E-01	1.12730513E+00	1.26840157E-02
1.06670000E-01	1.11873077E+00	1.25728348E-02
1.07180000E-01	1.12491667E+00	1.24251846E-02
1.07690000E-01	1.11090769E+00	1.23884725E-02
1.08190000E-01	1.10370359E+00	1.22202763E-02
1.08700000E-01	1.08849513E+00	1.21795365E-02
1.09210000E-01	1.08704872E+00	1.20153169E-02
1.09710000E-01	1.06338590E+00	1.21324934E-02
1.10220000E-01	1.06437949E+00	1.20479061E-02
1.10730000E-01	1.06186179E+00	1.19497445E-02
1.11230000E-01	1.06347718E+00	1.18907952E-02
1.11740000E-01	1.04492077E+00	1.18561328E-02
1.12250000E-01	1.02890846E+00	1.18601315E-02
1.12750000E-01	1.03342051E+00	1.17494892E-02
1.13260000E-01	1.00929846E+00	1.16659585E-02
1.13770000E-01	1.01219128E+00	1.15387746E-02
1.14280000E-01	9.91429487E-01	1.16207952E-02
1.14780000E-01	9.86608462E-01	1.15080583E-02
1.15290000E-01	9.93137949E-01	1.13761908E-02
1.15800000E-01	9.86519744E-01	1.13501202E-02
1.16300000E-01	9.67530256E-01	1.12782300E-02
1.16810000E-01	9.65267179E-01	1.13281653E-02
1.17320000E-01	9.62834359E-01	1.12369269E-02
1.17820000E-01	9.41552564E-01	1.11637504E-02
1.18330000E-01	9.49034359E-01	1.10857652E-02
1.18840000E-01	9.33766667E-01	1.10571198E-02
1.19340000E-01	9.27662564E-01	1.10156286E-02
1.19850000E-01	9.29262051E-01	1.09758831E-02
1.20360000E-01	9.15333333E-01	1.08690270E-02
1.20860000E-01	9.08594359E-01	1.08214642E-02
1.21370000E-01	8.96460000E-01	1.08355758E-02
1.21880000E-01	8.95983077E-01	1.08023980E-02
1.22380000E-01	8.89654103E-01	1.07158311E-02
1.22890000E-01	8.85770513E-01	1.06781937E-02
1.23400000E-01	8.79764872E-01	1.05867148E-02
1.23900000E-01	8.61628974E-01	1.06124198E-02
1.24410000E-01	8.64831026E-01	1.05958043E-02
1.24920000E-01	8.67359487E-01	1.05363003E-02
1.25420000E-01	8.42680000E-01	1.04831661E-02
1.25930000E-01	8.40520256E-01	1.03885982E-02
1.26440000E-01	8.53953333E-01	1.04422086E-02
1.26940000E-01	8.44347949E-01	1.04195020E-02
1.27450000E-01	8.29086923E-01	1.03188556E-02
1.27960000E-01	8.25028205E-01	1.01876921E-02
1.28460000E-01	8.14452821E-01	1.01384758E-02
1.28970000E-01	8.26698205E-01	1.01688019E-02
1.29480000E-01	8.10550513E-01	1.01683400E-02
1.29980000E-01	8.04231795E-01	1.00973404E-02
1.30490000E-01	8.00801795E-01	9.95366698E-03
1.31000000E-01	8.02749231E-01	9.91472744E-03
1.31500000E-01	7.89159231E-01	9.89080867E-03
1.32010000E-01	7.81267436E-01	9.78103174E-03
1.32520000E-01	7.90544615E-01	9.86375381E-03
1.33020000E-01	7.70521282E-01	9.80016642E-03
1.33530000E-01	7.75388462E-01	9.75208757E-03
1.34040000E-01	7.61686923E-01	9.75494166E-03
1.34540000E-01	7.66319744E-01	9.72970555E-03
1.35050000E-01	7.60024103E-01	9.72712961E-03
1.35560000E-01	7.58807179E-01	9.63381577E-03
1.36060000E-01	7.55506667E-01	9.69707282E-03
1.36570000E-01	7.38406923E-01	9.64997164E-03
1.37080000E-01	7.35784615E-01	9.59093842E-03
1.37580000E-01	7.35507692E-01	9.52207625E-03
1.38090000E-01	7.29557179E-01	9.54299478E-03
1.38600000E-01	7.30147949E-01	9.53184716E-03
1.39110000E-01	7.14597179E-01	9.42740133E-03
1.39610000E-01	7.08046923E-01	9.40665404E-03
1.40120000E-01	7.17324359E-01	9.40779606E-03
1.40630000E-01	7.09713333E-01	9.32310430E-03
1.41130000E-01	6.93484359E-01	9.38679425E-03
1.41640000E-01	7.04472051E-01	9.35425875E-03
1.42150000E-01	6.95732821E-01	9.30491431E-03
1.42650000E-01	6.82746154E-01	9.22964056E-03
1.43160000E-01	6.99959487E-01	9.27765020E-03
1.43670000E-01	6.79522821E-01	9.25323689E-03
1.44170000E-01	6.78620769E-01	9.21289564E-03
1.44680000E-01	6.74688205E-01	9.19031385E-03
1.45190000E-01	6.75626667E-01	9.14305704E-03
1.45690000E-01	6.72181282E-01	9.09574731E-03
1.46200000E-01	6.51931538E-01	9.15249947E-03
1.46710000E-01	6.60771795E-01	9.15323646E-03
1.47210000E-01	6.61552051E-01	9.07533020E-03
1.47720000E-01	6.51029487E-01	9.03832146E-03
1.48230000E-01	6.41783590E-01	9.07556542E-03
1.48730000E-01	6.35463077E-01	9.01727444E-03
1.49240000E-01	6.20992308E-01	8.98503241E-03
1.49750000E-01	6.35003590E-01	8.96658060E-03
1.50250000E-01	6.36399231E-01	8.96566110E-03
1.50760000E-01	6.20026667E-01	8.96248336E-03
1.51270000E-01	6.25783846E-01	8.89623211E-03
1.51770000E-01	6.26442564E-01	8.87186074E-03
1.52280000E-01	6.15122051E-01	8.84212905E-03
1.52790000E-01	6.09980769E-01	8.81613068E-03
1.53290000E-01	6.00565128E-01	8.81612735E-03
1.53800000E-01	6.06313333E-01	8.80999796E-03
1.54310000E-01	6.09489744E-01	8.73880491E-03
1.54810000E-01	5.97572564E-01	8.72633838E-03
1.55320000E-01	5.98564872E-01	8.77430637E-03
1.55830000E-01	5.90923333E-01	8.63830487E-03
1.56330000E-01	5.91284615E-01	8.66629567E-03
1.56840000E-01	5.82941795E-01	8.62883346E-03
1.57350000E-01	5.82191282E-01	8.56269349E-03
1.57850000E-01	5.66412051E-01	8.56717627E-03
1.58360000E-01	5.69832308E-01	8.58767328E-03
1.58870000E-01	5.79183590E-01	8.55400668E-03
1.59370000E-01	5.53414103E-01	8.53490388E-03
1.59880000E-01	5.66881795E-01	8.45388541E-03
1.60390000E-01	5.62098974E-01	8.50438579E-03
1.60890000E-01	5.48655128E-01	8.51261319E-03
1.61400000E-01	5.56592308E-01	8.45463261E-03
1.61910000E-01	5.54086410E-01	8.41419620E-03
1.62410000E-01	5.47910256E-01	8.47308428E-03
1.62920000E-01	5.42621282E-01	8.37983069E-03
1.63430000E-01	5.48626154E-01	8.40429868E-03
1.63930000E-01	5.38714359E-01	8.41794684E-03
1.64440000E-01	5.43666923E-01	8.31737274E-03
1.64950000E-01	5.38927692E-01	8.34706088E-03
1.65450000E-01	5.34538205E-01	8.34523208E-03
1.65960000E-01	5.34827436E-01	8.31141941E-03
1.66470000E-01	5.22635128E-01	8.28358412E-03
1.66970000E-01	5.20944615E-01	8.20981455E-03
1.67480000E-01	5.23161795E-01	8.25943000E-03
1.67990000E-01	5.16076667E-01	8.24901196E-03
1.68490000E-01	5.08349487E-01	8.15575140E-03
1.69000000E-01	5.08660000E-01	8.27146805E-03
1.69510000E-01	5.16346410E-01	8.27450310E-03
1.70010000E-01	5.17607179E-01	8.30238296E-03
1.70520000E-01	4.96277179E-01	8.38849834E-03
1.71030000E-01	5.10360513E-01	8.46335376E-03
1.71530000E-01	5.02952051E-01	8.33946222E-03
1.72040000E-01	5.04859744E-01	8.36025744E-03
1.72550000E-01	4.98341538E-01	8.40028197E-03
1.73050000E-01	5.03684359E-01	8.40538028E-03
1.73560000E-01	5.00505385E-01	8.41124518E-03
1.74070000E-01	4.93389487E-01	8.35130261E-03
1.74570000E-01	4.92173590E-01	8.41169046E-03
1.75080000E-01	4.84420513E-01	8.39522760E-03
1.75590000E-01	4.77641795E-01	8.40812313E-03
1.76100000E-01	4.94100769E-01	8.47449750E-03
1.76600000E-01	4.69785641E-01	8.38612942E-03
1.77110000E-01	4.72108718E-01	8.39330479E-03
1.77620000E-01	4.66858205E-01	8.41344490E-03
1.78120000E-01	4.82622564E-01	8.49268386E-03
1.78630000E-01	4.61495641E-01	8.43084088E-03
1.79140000E-01	4.65753846E-01	8.35592040E-03
1.79640000E-01	4.65730000E-01	8.36638892E-03
1.80150000E-01	4.72946154E-01	8.48238224E-03
1.80660000E-01	4.59093077E-01	8.55473235E-03
1.81160000E-01	4.53988718E-01	8.58261694E-03
1.81670000E-01	4.56652821E-01	8.60590369E-03
1.82180000E-01	4.54121795E-01	8.52604199E-03
1.82680000E-01	4.63478205E-01	8.57719316E-03
1.83190000E-01	4.61421282E-01	8.63534837E-03
1.83700000E-01	4.48914872E-01	8.65211359E-03
1.84200000E-01	4.26910000E-01	8.68341100E-03
1.84710000E-01	4.48468462E-01	8.77463535E-03
1.85220000E-01	4.47777692E-01	8.74578451E-03
1.85720000E-01	4.50135128E-01	8.79881757E-03
1.86230000E-01	4.40507949E-01	8.75381308E-03
1.86740000E-01	4.30624872E-01	8.81063539E-03
1.87240000E-01	4.33921795E-01	8.82846649E-03
1.87750000E-01	4.47231795E-01	8.82518247E-03
1.88260000E-01	4.34191538E-01	8.88260825E-03
1.88760000E-01	4.21091282E-01	8.82243313E-03
1.89270000E-01	4.16981026E-01	8.83989874E-03
1.89780000E-01	4.33444359E-01	8.92746396E-03
1.90280000E-01	4.20581026E-01	8.90093190E-03
1.90790000E-01	4.21113846E-01	8.87441577E-03
1.91300000E-01	4.19871795E-01	8.92752949E-03
1.91800000E-01	4.23133077E-01	8.94281775E-03
1.92310000E-01	4.17143590E-01	8.92211111E-03
1.92820000E-01	4.19222051E-01	8.99419863E-03
1.93320000E-01	4.19765385E-01	8.95267382E-03
1.93830000E-01	4.16180513E-01	8.96791900E-03
1.94340000E-01	4.08850769E-01	8.98494467E-03
1.94840000E-01	3.98181282E-01	9.00670719E-03
1.95350000E-01	4.12064615E-01	8.99579237E-03
1.95860000E-01	3.95037949E-01	9.01696012E-03
1.96360000E-01	3.99924872E-01	9.00250189E-03
1.96870000E-01	4.03308718E-01	9.01965718E-03
1.97380000E-01	4.10083333E-01	9.09955388E-03
1.97880000E-01	3.96968718E-01	8.96900890E-03
1.98390000E-01	4.09016154E-01	9.01599281E-03
1.98900000E-01	3.82655385E-01	9.01446073E-03
1.99400000E-01	3.98981538E-01	9.04325572E-03
1.99910000E-01	3.88014615E-01	9.06032916E-03
2.00420000E-01	3.88301282E-01	9.05858459E-03
2.00920000E-01	3.92828462E-01	9.06302105E-03
2.01430000E-01	3.77700769E-01	9.06484083E-03
2.01940000E-01	3.88134359E-01	9.06004570E-03
2.02440000E-01	3.86275128E-01	9.11843011E-03
2.02950000E-01	3.82422308E-01	9.07954440E-03
2.03460000E-01	3.73641282E-01	9.11901558E-03
2.03960000E-01	3.89917436E-01	9.08665445E-03
2.04470000E-01	3.67571026E-01	9.14846186E-03
2.04980000E-01	3.84432051E-01	9.10047584E-03
2.05480000E-01	3.69679744E-01	9.10902089E-03
2.05990000E-01	3.72333590E-01	9.11345268E-03
2.06500000E-01	3.64878205E-01	9.14034549E-03
2.07000000E-01	3.69683333E-01	9.11632954E-03
2.07510000E-01	3.76869231E-01	9.02290137E-03
2.08020000E-01	3.68096667E-01	9.02163002E-03
2.08520000E-01	3.60355128E-01	8.92119225E-03
2.09030000E-01	3.62311795E-01	8.97631031E-03
2.09540000E-01	3.60812564E-01	9.05318576E-03
2.10040000E-01	3.67171026E-01	9.04683031E-03
2.10550000E-01	3.55162051E-01	9.00572177E-03
2.11060000E-01	3.52747949E-01	9.04502540E-03
2.11560000E-01	3.57916923E-01	9.02831321E-03
2.12070000E-01	3.55771282E-01	9.01990204E-03
2.12580000E-01	3.48178462E-01	8.95985120E-03
2.13080000E-01	3.55348205E-01	8.97472716E-03
2.13590000E-01	3.58601282E-01	8.98730821E-03
2.14100000E-01	3.56431538E-01	9.02279063E-03
2.14600000E-01	3.61749744E-01	8.99572849E-03
2.15110000E-01	3.60833333E-01	8.97026260E-03
2.15620000E-01	3.34719231E-01	8.96968752E-03
2.16120000E-01	3.56211538E-01	8.98494823E-03
2.16630000E-01	3.44035385E-01	9.00914908E-03
2.17140000E-01	3.38190256E-01	8.95429888E-03
2.17640000E-01	3.49452051E-01	8.90082302E-03
2.18150000E-01	3.36580256E-01	8.93044202E-03
2.18660000E-01	3.37042308E-01	8.93304011E-03
2.19160000E-01	3.43026923E-01	8.93028593E-03
2.19670000E-01	3.50481282E-01	8.86803335E-03
2.20180000E-01	3.33937436E-01	8.84880933E-03
2.20680000E-01	3.41006154E-01	8.86666108E-03
2.21190000E-01	3.27834103E-01	8.86657713E-03
2.21700000E-01	3.35107692E-01	8.80658249E-03
2.22200000E-01	3.34072308E-01	8.80413346E-03
2.22710000E-01	3.49701538E-01	8.78831398E-03
2.23220000E-01	3.38264615E-01	8.79390215E-03
2.23720000E-01	3.26177179E-01	8.73895487E-03
2.24230000E-01	3.30171538E-01	8.68989802E-03
2.24740000E-01	3.24412564E-01	8.67949408E-03
2.25240000E-01	3.24294359E-01	8.66618323E-03
2.25750000E-01	3.21736154E-01	8.67637583E-03
2.26260000E-01	3.08772821E-01	8.64407904E-03
2.26760000E-01	3.15926410E-01	8.63474500E-03
2.27270000E-01	3.17561026E-01	8.54164180E-03
2.27780000E-01	3.16717692E-01	8.57260154E-03
2.28280000E-01	3.19212051E-01	8.53418181E-03
2.28790000E-01	3.16860513E-01	8.54964529E-03
2.29300000E-01	3.26098718E-01	8.51823301E-03
2.29800000E-01	3.13030513E-01	8.44134750E-03
2.30310000E-01	3.10433590E-01	8.44457532E-03
2.30820000E-01	3.12024359E-01	8.44407566E-03
2.31320000E-01	3.17053590E-01	8.42351419E-03
2.31830000E-01	3.02694359E-01	8.37288087E-03
2.32340000E-01	3.04690000E-01	8.31774561E-03
2.32840000E-01	3.06598718E-01	8.28660098E-03
2.33350000E-01	3.10128974E-01	8.21560822E-03
2.33860000E-01	3.06343333E-01	8.19044826E-03
2.34360000E-01	2.99960000E-01	8.18770723E-03
2.34870000E-01	3.09422564E-01	8.19289528E-03
2.35380000E-01	2.90933846E-01	8.17564096E-03
2.35880000E-01	3.05991795E-01	8.19488922E-03
2.36390000E-01	3.04181282E-01	8.19329258E-03
2.36900000E-01	3.08201282E-01	8.12535402E-03
2.37400000E-01	2.90042821E-01	8.14292358E-03
2.37910000E-01	3.04925128E-01	8.11764451E-03
2.38420000E-01	2.94276923E-01	8.12453300E-03
2.38920000E-01	2.90643590E-01	8.04820385E-03
2.39430000E-01	2.94716410E-01	8.06834624E-03
2.39940000E-01	2.95048462E-01	8.07479843E-03
2.40440000E-01	2.84051282E-01	8.04016369E-03
2.40950000E-01	2.90658462E-01	8.02200099E-03
2.41450000E-01	2.85181026E-01	8.00128362E-03
2.41960000E-01	2.89155385E-01	7.94984077E-03
2.42470000E-01	2.80322051E-01	7.92490343E-03
2.42970000E-01	2.93218205E-01	7.94094959E-03
2.43480000E-01	2.93604359E-01	7.96918553E-03
2.43990000E-01	2.82186923E-01	7.88225574E-03
2.44490000E-01	2.79573590E-01	7.90398676E-03
2.45000000E-01	2.83938718E-01	7.88249766E-03
2.45510000E-01	2.83351795E-01	7.84833443E-03
2.46010000E-01	2.73491282E-01	7.81924118E-03
2.46520000E-01	2.76167179E-01	7.84788591E-03
2.47030000E-01	2.83499744E-01	7.81239023E-03
2.47530000E-01	2.71066923E-01	7.77483939E-03
2.48040000E-01	2.89607436E-01	7.83996204E-03
2.48550000E-01	2.82790769E-01	7.79338462E-03
2.49050000E-01	2.72421282E-01	7.75899334E-03
2.49560000E-01	2.79020513E-01	7.77194981E-03
2.50070000E-01	2.75881282E-01	7.73041922E-03
2.50570000E-01	2.67870769E-01	7.70953263E-03
2.51080000E-01	2.74140256E-01	7.68285780E-03
2.51590000E-01	2.74100769E-01	7.67614057E-03
2.52090000E-01	2.69283077E-01	7.69987103E-03
2.52600000E-01	2.67985128E-01	7.66017082E-03
2.53110000E-01	2.69644103E-01	7.60175793E-03
2.53610000E-01	2.68871026E-01	7.61034384E-03
2.54120000E-01	2.67146410E-01	7.58251154E-03
2.54630000E-01	2.68415897E-01	7.59428267E-03
2.55130000E-01	2.64855641E-01	7.60061987E-03
2.55640000E-01	2.70486667E-01	7.56141039E-03
2.56150000E-01	2.66780256E-01	7.49832495E-03
2.56650000E-01	2.69163590E-01	7.53582631E-03
2.57160000E-01	2.68336667E-01	7.51466633E-03
2.57670000E-01	2.61827692E-01	7.48858720E-03
2.58170000E-01	2.64259231E-01	7.42838677E-03
2.58680000E-01	2.64221026E-01	7.39311821E-03
2.59190000E-01	2.61633333E-01	7.37988699E-03
2.59690000E-01	2.66453846E-01	7.37039505E-03
2.60200000E-01	2.52402564E-01	7.34604690E-03
2.60710000E-01	2.55379231E-01	7.35031049E-03
2.61210000E-01	2.55720769E-01	7.36389392E-03
2.61720000E-01	2.54245897E-01	7.35960662E-03
2.62230000E-01	2.56155641E-01	7.34419240E-03
2.62730000E-01	2.57723590E-01	7.35253850E-03
2.63240000E-01	2.51563590E-01	7.31308199E-03
2.63750000E-01	2.46646923E-01	7.31388336E-03
2.64250000E-01	2.47645128E-01	7.31017288E-03
2.64760000E-01	2.55110769E-01	7.31302370E-03
2.65270000E-01	2.56334103E-01	7.27203657E-03
2.65770000E-01	2.48880000E-01	7.22892520E-03
2.66280000E-01	2.54440513E-01	7.26729844E-03
2.66790000E-01	2.45696923E-01	7.23399522E-03
2.67290000E-01	2.50277949E-01	7.21919434E-03
2.67800000E-01	2.44413590E-01	7.22706197E-03
2.68310000E-01	2.43199744E-01	7.17115437E-03
2.68810000E-01	2.42370000E-01	7.20598493E-03
2.69320000E-01	2.46391795E-01	7.17214059E-03
2.69830000E-01	2.44567436E-01	7.16954213E-03
2.70330000E-01	2.48508974E-01	7.14081750E-03
2.70840000E-01	2.47698974E-01	7.14619060E-03
2.71340000E-01	2.42152564E-01	7.16224719E-03
2.71850000E-01	2.37640769E-01	7.14970418E-03
2.72360000E-01	2.38826410E-01	7.07121627E-03
2.72860000E-01	2.39964615E-01	7.11111723E-03
2.73370000E-01	2.46320769E-01	7.12617226E-03
2.73880000E-01	2.39537436E-01	7.09710468E-03
2.74380000E-01	2.37609744E-01	7.08007950E-03
2.74890000E-01	2.34371282E-01	7.04299399E-03
2.75400000E-01	2.41675641E-01	7.02598779E-03
2.75900000E-01	2.33880000E-01	7.04614558E-03
2.76410000E-01	2.36295385E-01	7.02950065E-03
2.76920000E-01	2.31651026E-01	7.03484879E-03
2.77420000E-01	2.41861538E-01	6.97006865E-03
2.77930000E-01	2.35684615E-01	7.02335173E-03
2.78440000E-01	2.34790513E-01	7.03349999E-03
2.78940000E-01	2.24784872E-01	7.01086606E-03
2.79450000E-01	2.38276923E-01	6.97829368E-03
2.79960000E-01	2.34048718E-01	7.00081152E-03
2.80460000E-01	2.26920769E-01	7.00004235E-03
2.80970000E-01	2.38533333E-01	6.94371890E-03
2.81480000E-01	2.31210513E-01	6.98960110E-03
2.81980000E-01	2.31564615E-01	6.96830551E-03
2.82490000E-01	2.26324359E-01	6.98377965E-03
2.83000000E-01	2.22149744E-01	6.94480261E-03
2.83500000E-01	2.32420000E-01	6.92952330E-03
2.84010000E-01	2.26843077E-01	6.93204199E-03
2.84520000E-01	2.27777949E-01	6.83979084E-03
2.85020000E-01	2.26597179E-01	6.87711473E-03
2.85530000E-01	2.25050769E-01	6.88096057E-03
2.86040000E-01	2.25422564E-01	6.89956029E-03
2.86540000E-01	2.27722564E-01	6.90622563E-03
2.87050000E-01	2.24071026E-01	6.90062676E-03
2.87560000E-01	2.21533333E-01	6.89609529E-03
2.88060000E-01	2.26033846E-01	6.87879866E-03
2.88570000E-01	2.24652564E-01	6.91127644E-03
2.89080000E-01	2.21734872E-01	6.87721933E-03
2.89580000E-01	2.19001538E-01	6.90490651E-03
2.90090000E-01	2.09359487E-01	6.86528138E-03
2.90590000E-01	2.20508205E-01	6.93972243E-03
2.91100000E-01	2.17344103E-01	6.94456745E-03
2.91610000E-01	2.15780513E-01	6.90090368E-03
2.92110000E-01	2.16345641E-01	6.92350513E-03
2.92620000E-01	2.15652564E-01	6.94635237E-03
2.93130000E-01	2.14378718E-01	6.93506632E-03
2.93630000E-01	2.15958462E-01	6.92573788E-03
2.94140000E-01	2.15656410E-01	6.92356876E-03
2.94650000E-01	2.14323333E-01	6.95122302E-03
2.95150000E-01	2.09100513E-01	6.93600024E-03
2.95660000E-01	2.12681538E-01	6.91737600E-03
2.96170000E-01	2.22436923E-01	6.94093151E-03
2.96670000E-01	2.04084872E-01	6.90451863E-03
2.97180000E-01	2.11055641E-01	6.88526973E-03
2.97690000E-01	2.06240256E-01	6.91832552E-03
2.98190000E-01	2.15020513E-01	6.90259588E-03
2.98700000E-01	2.15917949E-01	6.86544493E-03
2.99210000E-01	1.99804615E-01	6.89276282E-03
2.99710000E-01	2.11321282E-01	6.87708646E-03
3.00220000E-01	2.08762564E-01	6.87722768E-03
3.00730000E-01	2.10974615E-01	6.85957292E-03
3.01230000E-01	2.01255641E-01	6.83067610E-03
3.01740000E-01	2.07113846E-01	6.89088407E-03
3.02250000E-01	2.04098462E-01	6.86186325E-03
3.02750000E-01	2.07476410E-01	6.82384977E-03
3.03260000E-01	1.93267692E-01	6.82766650E-03
3.03770000E-01	2.03995897E-01	6.79811740E-03
3.04270000E-01	2.07575897E-01	6.80796871E-03
3.04780000E-01	2.00950513E-01	6.79456303E-03
3.05290000E-01	2.01154615E-01	6.79691004E-03
3.05790000E-01	1.94312821E-01	6.76667272E-03
3.06300000E-01	1.93900000E-01	6.71082759E-03
3.06800000E-01	2.06403333E-01	6.72681225E-03
3.07310000E-01	1.98438205E-01	6.74665761E-03
3.07820000E-01	1.94573333E-01	6.71936027E-03
3.08320000E-01	2.04317692E-01	6.70733523E-03
3.08830000E-01	1.98869231E-01	6.70728214E-03
3.09340000E-01	1.94021538E-01	6.71644973E-03
3.09840000E-01	1.92208718E-01	6.80013527E-03
3.10350000E-01	2.03415897E-01	6.84723009E-03
3.10860000E-01	1.89254615E-01	6.93970227E-03
3.11360000E-01	1.97972051E-01	6.95944989E-03
3.11870000E-01	1.92936923E-01	7.00054825E-03
3.12380000E-01	1.86891538E-01	7.07987933E-03
3.12880000E-01	1.99529487E-01	7.06949025E-03
3.13390000E-01	1.91398205E-01	7.10973820E-03
3.13900000E-01	1.94954872E-01	7.14049791E-03
3.14400000E-01	1.88734359E-01	7.18705299E-03
3.14910000E-01	1.82266410E-01	7.18985045E-03
3.15420000E-01	1.90247436E-01	7.22512457E-03
3.15920000E-01	1.97197436E-01	7.22423759E-03
3.16430000E-01	1.90938205E-01	7.27276296E-03
3.16940000E-01	1.96400513E-01	7.29675264E-03
3.17440000E-01	1.92640769E-01	7.30412556E-03
3.17950000E-01	1.81803846E-01	7.35210681E-03
3.18450000E-01	1.80288718E-01	7.31142949E-03
3.18960000E-01	1.83902051E-01	7.34102181E-03
3.19470000E-01	1.92042308E-01	7.34928573E-03
3.19970000E-01	1.91777949E-01	7.31225624E-03
3.20480000E-01	1.81709744E-01	7.35911070E-03
3.20990000E-01	1.86871538E-01	7.33882213E-03
3.21490000E-01	1.75398205E-01	7.34361953E-03
3.22000000E-01	1.94163846E-01	7.35563041E-03
3.22510000E-01	1.82508205E-01	7.36455096E-03
3.23010000E-01	1.88257692E-01	7.34478307E-03
3.23520000E-01	1.90557179E-01	7.33739213E-03
3.24030000E-01	1.89206154E-01	7.35534173E-03
3.24530000E-01	1.87296154E-01	7.32135214E-03
3.25040000E-01	1.83796667E-01	7.37563961E-03
3.25550000E-01	1.78038974E-01	7.31299002E-03
3.26050000E-01	1.73625897E-01	7.36383633E-03
3.26560000E-01	1.93958462E-01	7.37961491E-03
3.27070000E-01	1.81758205E-01	7.35252098E-03
3.27570000E-01	1.89917179E-01	7.36508879E-03
3.28080000E-01	1.81795897E-01	7.34060342E-03
3.28590000E-01	1.80645385E-01	7.37105953E-03
3.29090000E-01	1.76902821E-01	7.36148845E-03
3.29600000E-01	1.86524359E-01	7.36573877E-03
3.30100000E-01	1.83928462E-01	7.41672620E-03
3.30610000E-01	1.74140769E-01	7.38724063E-03
3.31120000E-01	1.81981026E-01	7.40977489E-03
3.31620000E-01	1.78223590E-01	7.43134597E-03
3.32130000E-01	1.73763333E-01	7.42715950E-03
3.32640000E-01	1.77478974E-01	7.42947652E-03
3.33140000E-01	1.78712308E-01	7.47826627E-03
3.33650000E-01	1.72698205E-01	7.42348374E-03
3.34160000E-01	1.83990000E-01	7.46757002E-03
3.34660000E-01	1.75076923E-01	7.47741905E-03
3.35170000E-01	1.75314103E-01	7.46011256E-03
3.35680000E-01	1.78660256E-01	7.50663620E-03
3.36180000E-01	1.71946154E-01	7.47861099E-03
3.36690000E-01	1.69209231E-01	7.50477216E-03
3.37200000E-01	1.64509487E-01	7.51004466E-03
3.37700000E-01	1.72926410E-01	7.46796627E-03
3.38210000E-01	1.82573333E-01	7.50385701E-03
3.38720000E-01	1.74185897E-01	7.50204113E-03
3.39220000E-01	1.69533590E-01	7.57760909E-03
3.39730000E-01	1.72948974E-01	7.53896970E-03
3.40230000E-01	1.60331026E-01	7.52685415E-03
3.40740000E-01	1.69486410E-01	7.52052155E-03
3.41250000E-01	1.69023333E-01	7.56696501E-03
3.41750000E-01	1.73796410E-01	7.56033870E-03
3.42260000E-01	1.68762821E-01	7.56758252E-03
3.42770000E-01	1.69977179E-01	7.55911183E-03
3.43270000E-01	1.61951538E-01	7.52926017E-03
3.43780000E-01	1.69748718E-01	7.56938781E-03
3.44290000E-01	1.70866667E-01	7.54984702E-03
3.44790000E-01	1.68181282E-01	7.60170397E-03
3.45300000E-01	1.68052564E-01	7.55502536E-03
3.45810000E-01	1.61800513E-01	7.59093374E-03
3.46310000E-01	1.58373846E-01	7.61385949E-03
3.46820000E-01	1.65023846E-01	7.58501787E-03
3.47330000E-01	1.64758462E-01	7.59366309E-03
3.47830000E-01	1.66857436E-01	7.62126607E-03
3.48340000E-01	1.55104615E-01	7.63748568E-03
3.48840000E-01	1.70022564E-01	7.67718242E-03
3.49350000E-01	1.57681282E-01	7.64955599E-03
3.49860000E-01	1.57074872E-01	7.68188101E-03
3.50360000E-01	1.64512051E-01	7.63845439E-03
3.50870000E-01	1.59370513E-01	7.65734173E-03
3.51380000E-01	1.62246923E-01	7.61420068E-03
3.51880000E-01	1.66875128E-01	7.62645218E-03
3.52390000E-01	1.69251026E-01	7.62090625E-03
3.52900000E-01	1.60307949E-01	7.62069845E-03
3.53400000E-01	1.64877949E-01	7.61059685E-03
3.53910000E-01	1.57246923E-01	7.42422842E-03
3.54420000E-01	1.60669744E-01	7.38698712E-03
3.54920000E-01	1.68942051E-01	7.31709330E-03
3.55430000E-01	1.56147179E-01	7.32965287E-03
3.55940000E-01	1.55382564E-01	7.22299794E-03
3.56440000E-01	1.55702308E-01	7.17712662E-03
3.56950000E-01	1.62901795E-01	7.18725026E-03
3.57450000E-01	1.53516667E-01	7.22814948E-03
3.57960000E-01	1.53103333E-01	7.26916375E-03
3.58470000E-01	1.55691026E-01	7.33628874E-03
3.58970000E-01	1.56927436E-01	7.29533933E-03
3.59480000E-01	1.62369487E-01	7.34009365E-03
3.59990000E-01	1.56557949E-01	7.32127077E-03
3.60490000E-01	1.55236154E-01	7.32498244E-03
3.61000000E-01	1.52536410E-01	7.34136205E-03
3.61510000E-01	1.61520256E-01	7.32880611E-03
3.62010000E-01	1.44684615E-01	7.33788908E-03
3.62520000E-01	1.52815897E-01	7.40974513E-03
3.63030000E-01	1.45482821E-01	7.36395693E-03
3.63530000E-01	1.55509231E-01	7.40170968E-03
3.64040000E-01	1.48068462E-01	7.39237807E-03
3.64550000E-01	1.39398718E-01	7.43045348E-03
3.65050000E-01	1.49180513E-01	7.44716021E-03
3.65560000E-01	1.42560769E-01	7.47021727E-03
3.66060000E-01	1.53775128E-01	7.50217635E-03
3.66570000E-01	1.61004615E-01	7.48920340E-03
3.67080000E-01	1.57944615E-01	7.54001131E-03
3.67580000E-01	1.53536410E-01	7.58068105E-03
3.68090000E-01	1.47647179E-01	7.63287402E-03
3.68600000E-01	1.45905897E-01	7.71498806E-03
3.69100000E-01	1.51649231E-01	7.79672410E-03
3.69610000E-01	1.47421538E-01	7.79783200E-03
3.70120000E-01	1.50524103E-01	7.82489817E-03
3.70620000E-01	1.51763077E-01	7.83640209E-03
3.71130000E-01	1.57210513E-01	7.90948210E-03
3.71640000E-01	1.43573333E-01	7.88346812E-03
3.72140000E-01	1.56621026E-01	7.82891691E-03
3.72650000E-01	1.50671795E-01	7.85109549E-03
3.73150000E-01	1.40084615E-01	7.90230159E-03
3.73660000E-01	1.44174872E-01	7.89946150E-03
3.74170000E-01	1.44440000E-01	7.91850506E-03
3.74670000E-01	1.42140256E-01	7.97321209E-03
3.75180000E-01	1.38695641E-01	8.01924053E-03
3.75690000E-01	1.43434615E-01	8.05675622E-03
3.76190000E-01	1.44195897E-01	8.06362214E-03
3.76700000E-01	1.55407436E-01	8.10636929E-03
3.77210000E-01	1.55487436E-01	8.13861226E-03
3.77710000E-01	1.41782821E-01	8.15824162E-03
3.78220000E-01	1.43390256E-01	8.21707454E-03
3.78730000E-01	1.47366410E-01	8.23976606E-03
3.79230000E-01	1.40665641E-01	8.24705722E-03
3.79740000E-01	1.44836923E-01	8.28699811E-03
3.80240000E-01	1.43025128E-01	8.36874104E-03
3.80750000E-01	1.46600769E-01	8.37903596E-03
3.81260000E-01	1.32963846E-01	8.45360617E-03
3.81760000E-01	1.36866154E-01	8.43420832E-03
3.82270000E-01	1.40596923E-01	8.50232900E-03
3.82780000E-01	1.46381026E-01	8.51881860E-03
3.83280000E-01	1.44273333E-01	8.57054628E-03
3.83790000E-01	1.39834872E-01	8.58997160E-03
3.84300000E-01	1.37676923E-01	8.61912316E-03
3.84800000E-01	1.37520513E-01	8.65898172E-03
3.85310000E-01	1.40169487E-01	8.66977168E-03
3.85820000E-01	1.41575897E-01	8.71848018E-03
3.86320000E-01	1.40298718E-01	8.77346600E-03
3.86830000E-01	1.44911538E-01	8.78240908E-03
3.87330000E-01	1.40985641E-01	8.80319466E-03
3.87840000E-01	1.46517949E-01	8.87066326E-03
3.88350000E-01	1.40001795E-01	8.87348499E-03
3.88850000E-01	1.37005385E-01	8.95334040E-03
3.89360000E-01	1.34156410E-01	8.94635372E-03
3.89870000E-01	1.33171795E-01	8.97309133E-03
3.90370000E-01	1.37565897E-01	9.06045860E-03
3.90880000E-01	1.44078205E-01	9.00704301E-03
3.91390000E-01	1.32707436E-01	9.21729753E-03
3.91890000E-01	1.30496667E-01	9.19308351E-03
3.92400000E-01	1.39915897E-01	9.19609063E-03
3.92900000E-01	1.30223077E-01	9.25754052E-03
3.93410000E-01	1.39388974E-01	9.24864907E-03
3.93920000E-01	1.32968462E-01	9.34419452E-03
3.94420000E-01	1.32901795E-01	1.00143224E-02
3.94930000E-01	1.33872308E-01	9.45662979E-03
3.95440000E-01	1.46866410E-01	9.48906791E-03
3.95940000E-01	1.21965641E-01	9.44352709E-03
3.96450000E-01	1.30944872E-01	9.51601502E-03
3.96960000E-01	1.28973077E-01	9.61374585E-03
3.97460000E-01	1.47984872E-01	9.61951156E-03
3.97970000E-01	1.29695385E-01	9.58252075E-03
3.98470000E-01	1.33188462E-01	9.75898094E-03
3.98980000E-01	1.43165641E-01	9.72294359E-03
3.99490000E-01	1.35023077E-01	9.71956355E-03
3.99990000E-01	1.45848718E-01	9.77257904E-03
4.00500000E-01	1.14976923E-01	9.89268766E-03
4.01010000E-01	1.36838462E-01	9.82951944E-03
4.01510000E-01	1.33934615E-01	9.88810221E-03
4.02020000E-01	1.16374615E-01	9.99930712E-03
4.02530000E-01	1.20571795E-01	9.96873692E-03
4.03030000E-01	1.25062308E-01	9.99741530E-03
4.03540000E-01	1.25371282E-01	1.00674327E-02
4.04050000E-01	1.30173077E-01	1.00974346E-02
4.04550000E-01	1.12659231E-01	1.01042278E-02
4.05060000E-01	1.25870513E-01	1.01207816E-02
4.05560000E-01	1.36513846E-01	1.01860487E-02
4.06070000E-01	1.18614615E-01	1.02176416E-02
4.06580000E-01	1.33839487E-01	1.02038186E-02
4.07080000E-01	1.29840000E-01	1.02763475E-02
4.07590000E-01	1.24128205E-01	1.04163930E-02
4.08100000E-01	1.18873590E-01	1.03271997E-02
4.08600000E-01	1.22273590E-01	1.03725088E-02
4.09110000E-01	1.31309231E-01	1.04144106E-02
4.09620000E-01	1.22604615E-01	1.04081592E-02
4.10120000E-01	1.21602564E-01	1.03853288E-02
4.10630000E-01	1.27572821E-01	1.04120859E-02
4.11130000E-01	1.26084872E-01	1.04746937E-02
4.11640000E-01	1.22127179E-01	1.03552789E-02
4.12150000E-01	1.29602051E-01	1.04034425E-02
4.12650000E-01	1.26719487E-01	1.04765326E-02
4.13160000E-01	1.23540513E-01	1.04894938E-02
4.13670000E-01	1.44596410E-01	1.04752965E-02
4.14170000E-01	1.26523077E-01	1.04768545E-02
4.14680000E-01	1.22064359E-01	1.05974901E-02
4.15180000E-01	1.26286410E-01	1.05618395E-02
4.15690000E-01	1.19327949E-01	1.06200477E-02
4.16200000E-01	1.26564359E-01	1.05700837E-02
4.16700000E-01	1.26939231E-01	1.07966980E-02
4.17210000E-01	1.31059487E-01	1.06254270E-02
4.17720000E-01	1.19846154E-01	1.07235235E-02
4.18220000E-01	1.15611538E-01	1.07600697E-02
4.18730000E-01	1.13751026E-01	1.07962229E-02
4.19240000E-01	1.26034615E-01	1.07833236E-02
4.19740000E-01	1.26474103E-01	1.10120389E-02
4.20250000E-01	1.15050513E-01	1.09966673E-02
4.20750000E-01	1.26413333E-01	1.10179407E-02
4.21260000E-01	1.07239487E-01	1.10217284E-02
4.21770000E-01	1.15870769E-01	1.12179549E-02
4.22270000E-01	1.22158974E-01	1.12314582E-02
4.22780000E-01	1.23716410E-01	1.12803920E-02
4.23290000E-01	1.05737949E-01	1.13199714E-02
4.23790000E-01	1.32088205E-01	1.14968788E-02
4.24300000E-01	1.18178974E-01	1.15025234E-02
4.24810000E-01	1.29009744E-01	1.15600284E-02
4.25310000E-01	1.15595128E-01	1.16109870E-02
4.25820000E-01	1.19930769E-01	1.18057904E-02
4.26320000E-01	1.20606154E-01	1.17626963E-02
4.26830000E-01	1.13905385E-01	1.18599440E-02
4.27340000E-01	1.22704359E-01	1.20084968E-02
4.27840000E-01	1.13861282E-01	1.20117450E-02
4.28350000E-01	1.33695641E-01	1.21569382E-02
4.28860000E-01	1.17752821E-01	1.21986974E-02
4.29360000E-01	1.18151026E-01	1.24234178E-02
4.29870000E-01	1.08230513E-01	1.23544925E-02
4.30370000E-01	1.32326923E-01	1.24745750E-02
4.30880000E-01	1.28862051E-01	1.25778203E-02
4.31390000E-01	1.03732564E-01	1.27083990E-02
4.31890000E-01	1.05333590E-01	1.28077247E-02
4.32400000E-01	9.57469231E-02	1.29540680E-02
4.32910000E-01	1.17653333E-01	1.31653953E-02
4.33410000E-01	1.08896923E-01	1.29155334E-02
4.33920000E-01	1.16732821E-01	1.31154720E-02
4.34430000E-01	1.17521795E-01	1.33846490E-02
4.34930000E-01	1.13438462E-01	1.35759301E-02
4.35440000E-01	1.13416154E-01	1.34285847E-02
4.35940000E-01	9.60833333E-02	1.35827272E-02
4.36450000E-01	1.23906667E-01	1.37173666E-02
4.36960000E-01	1.08806667E-01	1.37234035E-02
4.37460000E-01	1.21858205E-01	1.38672857E-02
4.37970000E-01	1.21949744E-01	1.39725507E-02
4.38480000E-01	1.20610000E-01	1.40643630E-02
4.38980000E-01	1.01361795E-01	1.42032460E-02
4.39490000E-01	1.07636154E-01	1.43936454E-02
4.39990000E-01	1.06351026E-01	1.44709244E-02
