## Supplementary material for "Disordered proteins interact with the chemical environment to tune their protective function during drying": File S1: 10S Fit - 4.csv

#q**2_data	ln(I(q))_data	error_data	q**2_fit	ln(I(q))_fit	normalized_residual
0.00012996	1.8413091337929184	1.025101645508967	0.00023901159999999998	1.6100112809366636	0.12276692011057301
0.0001418481	1.8479352748184517	0.914257126298666	0.00025472159999999995	1.601003601343064	0.3435838922680659
0.00015425640000000002	1.7906327230212253	0.7606506609168494	0.00027126089999999993	1.5915204240609238	0.18216430535314346
0.00016692639999999997	1.6877910989008973	0.46122818581096625	0.0002883204	1.581738978483138	0.8157214925906727
0.00018036489999999998	1.7167178929400473	0.37266336462171273	0.00030555039999999995	1.5718597729199475	0.3473102817953074
0.00019432359999999998	1.7050579751288533	0.2886203058280508	0.00032364009999999996	1.5614876391488244	0.09424671299209478
0.0002085136	1.659086705971049	0.20742127123738097	0.00034224999999999994	1.550817237082056	0.4584690557673051
0.0002235025	1.630890912409903	0.19170393466861602	0.000361	1.5400665055492748	0.2219412728486502
0.00023901159999999998	1.6288527822091072	0.1534737635795832	0.0003806401	1.5288054152891692	0.37450137666716327
0.00025472159999999995	1.6398901174142915	0.1131791010763917	0.00040080039999999996	1.5172460567334183	0.17810273069907803
0.00027126089999999993	1.608180814617634	0.09145804126891047	0.0004210704	1.5056237992310462	0.6103701827493077
0.0002883204	1.6443066154680945	0.07670220480061925	0.0004422609	1.493473752481958	-0.11936002136288527
0.00030555039999999995	1.5952790714523326	0.0674304786236868	0.0004639716	1.4810254374372243	-0.17871147675356158
0.00032364009999999996	1.566571414757541	0.053941144972800815	0.0004857616	1.4685316539652613	0.02961341962272993
0.00034224999999999994	1.5712330028576273	0.0445303025771345	0.0005085025	1.4554926507271906	-0.26398450738972634
0.000361	1.5489813591183639	0.04016762387033986	0.0005317636000000001	1.4421553791934743	-0.4948899120785944
0.0003806401	1.5415805502980335	0.03411238463942456	0.0005550736000000001	1.4287900697519205	-0.3332744017939981
0.00040080039999999996	1.5225787485867353	0.029941662502227868	0.0005793649	1.4148621100248673	-0.4145749925728572
0.0004210704	1.521036759243667	0.0252518233167877	0.0006041764	1.4006358820021685	-0.7862438835076216
0.0004422609	1.4906866574546274	0.023350322792395083	0.0006295081	1.386111385683824	-0.7581268927148798
0.0004639716	1.4776313902220823	0.01899176973296582	0.0006548481000000001	1.3715821303749878	0.7022901970907254
0.0004857616	1.4690396274359139	0.01715348909798549	0.0006812100000000001	1.3564669458633063	0.45197712558149533
0.0005085025	1.451192553505503	0.01628920296954862	0.0007080921	1.3410534930559792	0.5943711573393031
0.0005317636000000001	1.4350446578279592	0.014368289172937884
0.0005550736000000001	1.4242976171267279	0.013479741021242466
0.0005793649	1.409698590442326	0.012454971175411186
0.0006041764	1.3911626840818947	0.012048676141061464
0.0006295081	1.3775236380308375	0.011327586101362924
0.0006548481000000001	1.3788570930775128	0.010358912501786235
0.0006812100000000001	1.361031449064689	0.010098969489905697
0.0007080921	1.3468632270296768	0.009774589331865917
0.0007349520999999999	1.3132378190966543	0.009544227192203802
0.0007628644	1.3205156873107846	0.009153507190355613
0.0007912968999999999	1.3017230828482997	0.009112178299643668
