## Supplementary material for "Disordered proteins interact with the chemical environment to tune their protective function during drying": File S1: 10T - 4.csv

Q	I(Q)	Error
1.14000000E-02	7.31390108E+00	6.64994264E+00
1.19100000E-02	6.05109135E+00	5.93378343E+00
1.24200000E-02	6.26553351E+00	4.70502239E+00
1.29200000E-02	5.50127784E+00	2.57159585E+00
1.34300000E-02	5.11920486E+00	2.13676551E+00
1.39400000E-02	5.07938730E+00	1.63282962E+00
1.44400000E-02	4.90170162E+00	1.12176857E+00
1.49500000E-02	4.89590514E+00	1.01063803E+00
1.54600000E-02	4.74588919E+00	8.06566354E-01
1.59600000E-02	4.72646270E+00	6.00613778E-01
1.64700000E-02	4.68016919E+00	4.69228675E-01
1.69800000E-02	4.69656459E+00	4.06737423E-01
1.74800000E-02	4.52812676E+00	3.42449157E-01
1.79900000E-02	4.56324324E+00	2.63166193E-01
1.85000000E-02	4.44339162E+00	2.21882295E-01
1.90000000E-02	4.44145189E+00	1.94574805E-01
1.95100000E-02	4.48524027E+00	1.62899349E-01
2.00200000E-02	4.40734189E+00	1.42705583E-01
2.05200000E-02	4.30979459E+00	1.18752600E-01
2.10300000E-02	4.32189081E+00	1.06430353E-01
2.15400000E-02	4.25768892E+00	8.52714558E-02
2.20400000E-02	4.14661486E+00	7.69366898E-02
2.25500000E-02	4.10975432E+00	7.07617239E-02
2.30600000E-02	4.11648189E+00	6.30745729E-02
2.35600000E-02	4.08751838E+00	5.78633469E-02
2.40700000E-02	3.96257432E+00	5.34437284E-02
2.45800000E-02	3.90765486E+00	5.04596865E-02
2.50900000E-02	3.88027865E+00	4.71730734E-02
2.55900000E-02	3.82706730E+00	4.28967590E-02
2.61000000E-02	3.78328378E+00	4.08944883E-02
2.66100000E-02	3.74512432E+00	3.90474877E-02
2.71100000E-02	3.68372649E+00	3.69678646E-02
2.76200000E-02	3.58826135E+00	3.54337121E-02
2.81300000E-02	3.58631243E+00	3.49805701E-02
2.86300000E-02	3.52579486E+00	3.31254686E-02
2.91400000E-02	3.45015054E+00	3.33441074E-02
2.96500000E-02	3.47079108E+00	3.29936242E-02
3.01500000E-02	3.42803811E+00	3.20372936E-02
3.06600000E-02	3.34352135E+00	3.16197146E-02
3.11700000E-02	3.31264108E+00	3.09133073E-02
3.16700000E-02	3.29019973E+00	3.05739840E-02
3.21800000E-02	3.26179270E+00	3.07453306E-02
3.26900000E-02	3.18171784E+00	2.99080187E-02
3.31900000E-02	3.15445081E+00	2.97298158E-02
3.37000000E-02	3.11746946E+00	2.87240530E-02
3.42100000E-02	3.09158405E+00	2.88401553E-02
3.47100000E-02	2.97489216E+00	2.85414546E-02
3.52200000E-02	2.96628919E+00	2.82792536E-02
3.57300000E-02	2.92811568E+00	2.76263002E-02
3.62300000E-02	2.91770027E+00	2.75020281E-02
3.67400000E-02	2.83314973E+00	2.72614549E-02
3.72500000E-02	2.81507595E+00	2.69098973E-02
3.77500000E-02	2.77514162E+00	2.65289845E-02
3.82600000E-02	2.75597649E+00	2.61860313E-02
3.87700000E-02	2.70365703E+00	2.56805983E-02
3.92700000E-02	2.65311378E+00	2.52797961E-02
3.97800000E-02	2.63010865E+00	2.48160528E-02
4.02900000E-02	2.60650811E+00	2.49570806E-02
4.08000000E-02	2.56343865E+00	2.46341143E-02
4.13000000E-02	2.49618297E+00	2.43479399E-02
4.18100000E-02	2.49396189E+00	2.43212291E-02
4.23200000E-02	2.45359405E+00	2.37832708E-02
4.28200000E-02	2.42030081E+00	2.37013445E-02
4.33300000E-02	2.36716757E+00	2.33538089E-02
4.38400000E-02	2.34482622E+00	2.34230988E-02
4.43400000E-02	2.31272946E+00	2.31859543E-02
4.48500000E-02	2.32003054E+00	2.27589248E-02
4.53600000E-02	2.24483757E+00	2.26309188E-02
4.58600000E-02	2.20550351E+00	2.22543702E-02
4.63700000E-02	2.19898378E+00	2.23618730E-02
4.68800000E-02	2.14136378E+00	2.20523145E-02
4.73800000E-02	2.12389216E+00	2.18284829E-02
4.78900000E-02	2.11171162E+00	2.16923429E-02
4.84000000E-02	2.06481108E+00	2.13476699E-02
4.89000000E-02	2.04595189E+00	2.14618150E-02
4.94100000E-02	1.99437784E+00	2.13211678E-02
4.99200000E-02	1.97685432E+00	2.08763953E-02
5.04200000E-02	1.94580216E+00	2.03762001E-02
5.09300000E-02	1.92307000E+00	2.03499399E-02
5.14400000E-02	1.89623676E+00	2.02554533E-02
5.19400000E-02	1.89604595E+00	1.98337076E-02
5.24500000E-02	1.85522595E+00	1.97434824E-02
5.29600000E-02	1.81370081E+00	1.94526773E-02
5.34600000E-02	1.78384946E+00	1.95133392E-02
5.39700000E-02	1.76699459E+00	1.95081731E-02
5.44800000E-02	1.76173000E+00	1.92736537E-02
5.49800000E-02	1.73025838E+00	1.92793422E-02
5.54900000E-02	1.68865027E+00	1.88226955E-02
5.60000000E-02	1.67433486E+00	1.90238602E-02
5.65000000E-02	1.64798135E+00	1.88819950E-02
5.70100000E-02	1.58782324E+00	1.85579199E-02
5.75200000E-02	1.57462297E+00	1.85879036E-02
5.80300000E-02	1.57698703E+00	1.84528634E-02
5.85300000E-02	1.55806919E+00	1.83526658E-02
5.90400000E-02	1.53344162E+00	1.83377807E-02
5.95500000E-02	1.47153595E+00	1.79895916E-02
6.00500000E-02	1.50498054E+00	1.78768914E-02
6.05600000E-02	1.47122189E+00	1.78858309E-02
6.10700000E-02	1.46527459E+00	1.78672909E-02
6.15700000E-02	1.44703243E+00	1.76503353E-02
6.20800000E-02	1.41256189E+00	1.74616461E-02
6.25900000E-02	1.39443595E+00	1.72217140E-02
6.30900000E-02	1.37816081E+00	1.72526718E-02
6.36000000E-02	1.34833189E+00	1.72030524E-02
6.41100000E-02	1.33432486E+00	1.70067386E-02
6.46100000E-02	1.33016162E+00	1.70901963E-02
6.51200000E-02	1.29020270E+00	1.68129565E-02
6.56300000E-02	1.28979622E+00	1.66872767E-02
6.61300000E-02	1.27622703E+00	1.67796491E-02
6.66400000E-02	1.25818432E+00	1.65885848E-02
6.71500000E-02	1.21880324E+00	1.64268762E-02
6.76500000E-02	1.22377541E+00	1.61977476E-02
6.81600000E-02	1.21301973E+00	1.63903713E-02
6.86700000E-02	1.17578703E+00	1.61839259E-02
6.91700000E-02	1.19512784E+00	1.60125699E-02
6.96800000E-02	1.16990486E+00	1.60530430E-02
7.01900000E-02	1.14208027E+00	1.57967994E-02
7.06900000E-02	1.13828784E+00	1.57844335E-02
7.12000000E-02	1.11861297E+00	1.58246127E-02
7.17100000E-02	1.11081486E+00	1.56657982E-02
7.22100000E-02	1.10496189E+00	1.55689728E-02
7.27200000E-02	1.09201892E+00	1.54174829E-02
7.32300000E-02	1.04824730E+00	1.55415352E-02
7.37300000E-02	1.06369784E+00	1.52767092E-02
7.42400000E-02	1.05048568E+00	1.52180769E-02
7.47500000E-02	1.03973649E+00	1.51570158E-02
7.52600000E-02	1.00460486E+00	1.51618319E-02
7.57600000E-02	1.00888649E+00	1.50277440E-02
7.62700000E-02	1.01125676E+00	1.49936389E-02
7.67800000E-02	9.75985135E-01	1.48401966E-02
7.72800000E-02	9.85208919E-01	1.44813576E-02
7.77900000E-02	9.71198919E-01	1.45367745E-02
7.83000000E-02	9.70727297E-01	1.44662327E-02
7.88000000E-02	9.31482703E-01	1.44186995E-02
7.93100000E-02	9.25338378E-01	1.43416177E-02
7.98200000E-02	9.25542973E-01	1.42030859E-02
8.03200000E-02	9.31137027E-01	1.44835473E-02
8.08300000E-02	8.83248108E-01	1.44947619E-02
8.13400000E-02	8.89109189E-01	1.45571195E-02
8.18400000E-02	9.03947027E-01	1.47312492E-02
8.23500000E-02	8.74138108E-01	1.44658371E-02
8.28600000E-02	8.48703784E-01	1.45674679E-02
8.33600000E-02	8.70593243E-01	1.46352878E-02
8.38700000E-02	8.63275135E-01	1.46353604E-02
8.43800000E-02	8.40828108E-01	1.45034868E-02
8.48800000E-02	8.48331081E-01	1.44850610E-02
8.53900000E-02	8.21574865E-01	1.46032675E-02
8.59000000E-02	8.17093784E-01	1.45421968E-02
8.64000000E-02	8.16044595E-01	1.45320681E-02
8.69100000E-02	7.98911081E-01	1.44625410E-02
8.74200000E-02	8.02137027E-01	1.45150455E-02
8.79200000E-02	7.94797297E-01	1.44051842E-02
8.84300000E-02	7.90420000E-01	1.44544900E-02
8.89400000E-02	7.64839730E-01	1.45125841E-02
8.94400000E-02	7.83971351E-01	1.43558614E-02
8.99500000E-02	7.37989730E-01	1.45711865E-02
9.04600000E-02	7.44144054E-01	1.48011109E-02
9.09600000E-02	7.40055135E-01	1.47028199E-02
9.14700000E-02	7.39839459E-01	1.48227089E-02
9.19800000E-02	7.43763514E-01	1.46575249E-02
9.24800000E-02	7.15458108E-01	1.45421419E-02
9.29900000E-02	7.00336757E-01	1.44573434E-02
9.35000000E-02	6.97518108E-01	1.42380769E-02
9.40100000E-02	7.16349189E-01	1.42610303E-02
9.45100000E-02	6.92788649E-01	1.42742676E-02
9.50200000E-02	6.78707838E-01	1.40744082E-02
9.55300000E-02	6.85644595E-01	1.41432387E-02
9.60300000E-02	6.72592162E-01	1.41383797E-02
9.65400000E-02	6.51668378E-01	1.38928869E-02
9.70500000E-02	6.56182703E-01	1.39593122E-02
9.75500000E-02	6.50741351E-01	1.40026422E-02
9.80600000E-02	6.36482432E-01	1.38542760E-02
9.85700000E-02	6.55922162E-01	2.92279957E-01
9.90700000E-02	6.27330000E-01	1.38963013E-02
9.95800000E-02	6.26384054E-01	1.38003740E-02
1.00090000E-01	6.31714865E-01	1.38508730E-02
1.00590000E-01	6.19962703E-01	1.36452927E-02
1.01100000E-01	6.14282162E-01	1.35500120E-02
1.01610000E-01	6.04250811E-01	1.32679788E-02
1.02110000E-01	5.96563243E-01	1.30965654E-02
1.02620000E-01	5.94854324E-01	1.30528621E-02
1.03130000E-01	6.01454324E-01	1.31571204E-02
1.03630000E-01	5.91451892E-01	1.32772061E-02
1.04140000E-01	5.76677027E-01	1.32402989E-02
1.04650000E-01	5.79847297E-01	1.33869143E-02
1.05150000E-01	5.80792432E-01	1.33943492E-02
1.05660000E-01	5.81236486E-01	1.32433775E-02
1.06170000E-01	5.71737027E-01	1.30066594E-02
1.06670000E-01	5.68261622E-01	1.29170431E-02
1.07180000E-01	5.68365405E-01	1.28213188E-02
1.07690000E-01	5.64179459E-01	1.27790306E-02
1.08190000E-01	5.60650541E-01	1.26027550E-02
1.08700000E-01	5.42292703E-01	1.24980796E-02
1.09210000E-01	5.27065946E-01	1.23963420E-02
1.09710000E-01	5.41345405E-01	1.24809796E-02
1.10220000E-01	5.56757568E-01	1.23872629E-02
1.10730000E-01	5.24631351E-01	1.22872051E-02
1.11230000E-01	5.18884595E-01	1.22011274E-02
1.11740000E-01	5.19859730E-01	1.22409752E-02
1.12250000E-01	5.24347297E-01	1.21375756E-02
1.12750000E-01	5.15596757E-01	1.21289045E-02
1.13260000E-01	5.05651351E-01	1.20289748E-02
1.13770000E-01	5.04065676E-01	1.18806494E-02
1.14280000E-01	5.08051622E-01	1.19790571E-02
1.14780000E-01	4.95928649E-01	1.18547974E-02
1.15290000E-01	5.08879189E-01	1.17754579E-02
1.15800000E-01	4.83401081E-01	1.17246088E-02
1.16300000E-01	4.87977297E-01	1.16377686E-02
1.16810000E-01	4.89320811E-01	1.16584066E-02
1.17320000E-01	4.82047568E-01	1.16067013E-02
1.17820000E-01	4.67858108E-01	1.15544374E-02
1.18330000E-01	4.88314324E-01	1.13972177E-02
1.18840000E-01	4.63434054E-01	1.14094253E-02
1.19340000E-01	4.68421081E-01	1.13318690E-02
1.19850000E-01	4.61701081E-01	1.13960656E-02
1.20360000E-01	4.66216216E-01	1.12160944E-02
1.20860000E-01	4.49816216E-01	1.11856042E-02
1.21370000E-01	4.61369730E-01	1.11892273E-02
1.21880000E-01	4.57457568E-01	1.11883000E-02
1.22380000E-01	4.66365405E-01	1.11035725E-02
1.22890000E-01	4.43364054E-01	1.10630779E-02
1.23400000E-01	4.34679730E-01	1.10163050E-02
1.23900000E-01	4.34888649E-01	1.09729043E-02
1.24410000E-01	4.57174054E-01	1.09466342E-02
1.24920000E-01	4.42288378E-01	1.08542244E-02
1.25420000E-01	4.27595405E-01	1.08430271E-02
1.25930000E-01	4.29120270E-01	1.07646956E-02
1.26440000E-01	4.34102432E-01	1.07895215E-02
1.26940000E-01	4.23955135E-01	1.07877536E-02
1.27450000E-01	4.15342703E-01	1.06885213E-02
1.27960000E-01	4.20063514E-01	1.05198163E-02
1.28460000E-01	4.17506757E-01	1.05136857E-02
1.28970000E-01	4.08113784E-01	1.04672424E-02
1.29480000E-01	4.10024865E-01	1.05191048E-02
1.29980000E-01	4.03405135E-01	1.04553073E-02
1.30490000E-01	3.98225135E-01	1.03303892E-02
1.31000000E-01	4.12362703E-01	1.03201791E-02
1.31500000E-01	4.05086216E-01	1.02741347E-02
1.32010000E-01	4.03075405E-01	1.01006455E-02
1.32520000E-01	4.05178108E-01	1.02504897E-02
1.33020000E-01	3.90999459E-01	1.01457635E-02
1.33530000E-01	3.99489730E-01	1.00979409E-02
1.34040000E-01	3.95795676E-01	1.01487080E-02
1.34540000E-01	3.85957027E-01	1.01165603E-02
1.35050000E-01	3.93319459E-01	1.00909408E-02
1.35560000E-01	3.85353514E-01	9.98153911E-03
1.36060000E-01	3.83402973E-01	1.00202681E-02
1.36570000E-01	3.71370000E-01	1.00259410E-02
1.37080000E-01	3.82255135E-01	9.97717330E-03
1.37580000E-01	3.78372162E-01	9.90456006E-03
1.38090000E-01	3.76603784E-01	9.92890654E-03
1.38600000E-01	3.67556216E-01	9.89661999E-03
1.39110000E-01	3.77958108E-01	9.78065723E-03
1.39610000E-01	3.78655676E-01	9.75566625E-03
1.40120000E-01	3.66408919E-01	9.75086249E-03
1.40630000E-01	3.64614324E-01	9.71082265E-03
1.41130000E-01	3.59543243E-01	9.76917382E-03
1.41640000E-01	3.65668919E-01	9.75001653E-03
1.42150000E-01	3.59868378E-01	9.68066127E-03
1.42650000E-01	3.60878919E-01	9.61901096E-03
1.43160000E-01	3.51363784E-01	9.65013043E-03
1.43670000E-01	3.42536486E-01	9.60634201E-03
1.44170000E-01	3.52794865E-01	9.58653700E-03
1.44680000E-01	3.53507027E-01	9.56710417E-03
1.45190000E-01	3.42844865E-01	9.53231448E-03
1.45690000E-01	3.47513784E-01	9.45392526E-03
1.46200000E-01	3.44252703E-01	9.52611301E-03
1.46710000E-01	3.43714324E-01	9.50848045E-03
1.47210000E-01	3.47149730E-01	9.45247437E-03
1.47720000E-01	3.40539459E-01	9.41574510E-03
1.48230000E-01	3.22157027E-01	9.45869316E-03
1.48730000E-01	3.34168649E-01	9.39778769E-03
1.49240000E-01	3.31494054E-01	9.35863088E-03
1.49750000E-01	3.30480811E-01	9.31600983E-03
1.50250000E-01	3.20320541E-01	9.34805134E-03
1.50760000E-01	3.26413243E-01	9.31875888E-03
1.51270000E-01	3.27775135E-01	9.30945982E-03
1.51770000E-01	3.19411351E-01	9.22498700E-03
1.52280000E-01	3.15968108E-01	9.21726114E-03
1.52790000E-01	3.03813243E-01	9.19349886E-03
1.53290000E-01	3.05746216E-01	9.19647068E-03
1.53800000E-01	3.08383243E-01	9.21312492E-03
1.54310000E-01	3.24452973E-01	9.12966171E-03
1.54810000E-01	3.09648378E-01	9.10653941E-03
1.55320000E-01	3.07626216E-01	9.20696379E-03
1.55830000E-01	3.09487838E-01	9.05299360E-03
1.56330000E-01	3.10007838E-01	9.01637299E-03
1.56840000E-01	3.05068919E-01	8.98507386E-03
1.57350000E-01	3.01183784E-01	8.90897580E-03
1.57850000E-01	3.13030000E-01	8.89965433E-03
1.58360000E-01	2.95293784E-01	8.97738081E-03
1.58870000E-01	2.97512703E-01	8.93876148E-03
1.59370000E-01	3.04470811E-01	8.86274851E-03
1.59880000E-01	2.88115676E-01	8.84140488E-03
1.60390000E-01	2.86964865E-01	8.87457114E-03
1.60890000E-01	2.90712432E-01	8.91558588E-03
1.61400000E-01	2.91920541E-01	8.84164956E-03
1.61910000E-01	2.86752973E-01	8.78012429E-03
1.62410000E-01	2.89852432E-01	8.84778782E-03
1.62920000E-01	2.79961351E-01	8.74856419E-03
1.63430000E-01	2.78418649E-01	8.76026031E-03
1.63930000E-01	2.87562162E-01	8.78242938E-03
1.64440000E-01	2.75750000E-01	8.69041123E-03
1.64950000E-01	2.76554324E-01	8.73127669E-03
1.65450000E-01	2.80082162E-01	8.70843962E-03
1.65960000E-01	2.76510270E-01	8.66485935E-03
1.66470000E-01	2.76251351E-01	8.67393846E-03
1.66970000E-01	2.66713784E-01	8.59248273E-03
1.67480000E-01	2.81122432E-01	8.64074866E-03
1.67990000E-01	2.80121892E-01	8.65017878E-03
1.68490000E-01	2.73485135E-01	8.50492782E-03
1.69000000E-01	2.67550270E-01	8.61983296E-03
1.69510000E-01	2.84364865E-01	8.65213670E-03
1.70010000E-01	2.73424324E-01	8.69202904E-03
1.70520000E-01	2.70465946E-01	8.75378892E-03
1.71030000E-01	2.65848649E-01	8.80042866E-03
1.71530000E-01	2.81974324E-01	8.69175552E-03
1.72040000E-01	2.57031081E-01	8.75503875E-03
1.72550000E-01	2.58010270E-01	8.82061608E-03
1.73050000E-01	2.67905946E-01	8.80004899E-03
1.73560000E-01	2.54973243E-01	8.79380363E-03
1.74070000E-01	2.65091892E-01	8.74711359E-03
1.74570000E-01	2.58762432E-01	8.80145004E-03
1.75080000E-01	2.45372432E-01	8.78826052E-03
1.75590000E-01	2.58487568E-01	8.80903749E-03
1.76100000E-01	2.60142432E-01	8.84553543E-03
1.76600000E-01	2.47258108E-01	8.81761325E-03
1.77110000E-01	2.55072973E-01	8.82456492E-03
1.77620000E-01	2.51150000E-01	8.81968884E-03
1.78120000E-01	2.35548649E-01	8.85424928E-03
1.78630000E-01	2.56529730E-01	8.80322911E-03
1.79140000E-01	2.51346216E-01	8.76615502E-03
1.79640000E-01	2.43757838E-01	8.74966801E-03
1.80150000E-01	2.50164054E-01	8.89613838E-03
1.80660000E-01	2.41733784E-01	8.95815158E-03
1.81160000E-01	2.41312432E-01	8.98602834E-03
1.81670000E-01	2.32228919E-01	8.99656262E-03
1.82180000E-01	2.31390000E-01	8.94511895E-03
1.82680000E-01	2.33557838E-01	8.98895831E-03
1.83190000E-01	2.24668919E-01	9.01550386E-03
1.83700000E-01	2.43030270E-01	9.02052027E-03
1.84200000E-01	2.45345405E-01	9.09337937E-03
1.84710000E-01	2.43556216E-01	9.18176013E-03
1.85220000E-01	2.30679189E-01	9.17294166E-03
1.85720000E-01	2.45341622E-01	9.17036651E-03
1.86230000E-01	2.21682703E-01	9.14175769E-03
1.86740000E-01	2.34943243E-01	9.15827544E-03
1.87240000E-01	2.18705135E-01	9.24690113E-03
1.87750000E-01	2.24868378E-01	9.24876438E-03
1.88260000E-01	2.27334054E-01	9.32261067E-03
1.88760000E-01	2.21492703E-01	9.27928287E-03
1.89270000E-01	2.12255405E-01	9.27981475E-03
1.89780000E-01	2.18104595E-01	9.27818305E-03
1.90280000E-01	2.28451351E-01	9.33964504E-03
1.90790000E-01	2.18392162E-01	9.30232452E-03
1.91300000E-01	2.19186216E-01	9.33527427E-03
1.91800000E-01	2.13617027E-01	9.38658547E-03
1.92310000E-01	2.17538649E-01	9.35239281E-03
1.92820000E-01	2.13658649E-01	9.40435766E-03
1.93320000E-01	2.18940270E-01	9.39778982E-03
1.93830000E-01	2.09074324E-01	9.39734708E-03
1.94340000E-01	2.11792432E-01	9.37215423E-03
1.94840000E-01	2.07512973E-01	9.41234376E-03
1.95350000E-01	2.10033514E-01	9.41020128E-03
1.95860000E-01	2.08611892E-01	9.46964712E-03
1.96360000E-01	1.96765135E-01	9.43799881E-03
1.96870000E-01	2.05167297E-01	9.49347616E-03
1.97380000E-01	2.03442432E-01	9.54302986E-03
1.97880000E-01	1.97840811E-01	9.47476299E-03
1.98390000E-01	1.99081892E-01	9.49397905E-03
1.98900000E-01	2.03974324E-01	9.48145929E-03
1.99400000E-01	2.07674324E-01	9.47613761E-03
1.99910000E-01	2.10248378E-01	9.49676490E-03
2.00420000E-01	1.98602973E-01	9.47893919E-03
2.00920000E-01	2.04447297E-01	9.49718999E-03
2.01430000E-01	2.09113784E-01	9.55823129E-03
2.01940000E-01	2.07922162E-01	9.55421781E-03
2.02440000E-01	1.92597568E-01	9.52735228E-03
2.02950000E-01	1.82827297E-01	9.50431124E-03
2.03460000E-01	2.02611081E-01	9.55103933E-03
2.03960000E-01	1.94639459E-01	9.51252617E-03
2.04470000E-01	1.98050811E-01	9.58747960E-03
2.04980000E-01	2.00747838E-01	9.53212544E-03
2.05480000E-01	1.93708108E-01	9.53178084E-03
2.05990000E-01	1.94642703E-01	9.57140994E-03
2.06500000E-01	1.81554324E-01	9.54842027E-03
2.07000000E-01	1.94272973E-01	9.52718832E-03
2.07510000E-01	2.01185946E-01	9.44042512E-03
2.08020000E-01	1.98143784E-01	9.43112501E-03
2.08520000E-01	1.84224595E-01	9.35989572E-03
2.09030000E-01	1.88255946E-01	9.41387180E-03
2.09540000E-01	1.88812973E-01	9.45444106E-03
2.10040000E-01	1.85376757E-01	9.46213624E-03
2.10550000E-01	1.91456486E-01	9.44470487E-03
2.11060000E-01	1.88129730E-01	9.46844109E-03
2.11560000E-01	1.83711081E-01	9.52108999E-03
2.12070000E-01	1.81940270E-01	9.45385898E-03
2.12580000E-01	1.78212973E-01	9.43238998E-03
2.13080000E-01	1.69917838E-01	9.46123285E-03
2.13590000E-01	1.82873784E-01	9.45091313E-03
2.14100000E-01	1.75453514E-01	9.43112474E-03
2.14600000E-01	1.80091081E-01	9.41255686E-03
2.15110000E-01	1.76690270E-01	9.39453678E-03
2.15620000E-01	1.87312973E-01	9.40139799E-03
2.16120000E-01	1.90653243E-01	9.38366955E-03
2.16630000E-01	1.82622973E-01	9.42854782E-03
2.17140000E-01	1.81390000E-01	9.38753306E-03
2.17640000E-01	1.77656757E-01	9.32038704E-03
2.18150000E-01	1.73241892E-01	9.35618317E-03
2.18660000E-01	1.74998919E-01	9.38412241E-03
2.19160000E-01	1.71527568E-01	9.34298194E-03
2.19670000E-01	1.80377027E-01	9.29049037E-03
2.20180000E-01	1.81901081E-01	9.27548206E-03
2.20680000E-01	1.69011351E-01	9.31454272E-03
2.21190000E-01	1.67522973E-01	9.28331439E-03
2.21700000E-01	1.71505946E-01	9.27102893E-03
2.22200000E-01	1.78795405E-01	9.23241617E-03
2.22710000E-01	1.71295405E-01	9.21059862E-03
2.23220000E-01	1.66133243E-01	9.18046614E-03
2.23720000E-01	1.69107838E-01	9.19023605E-03
2.24230000E-01	1.61801892E-01	9.11150723E-03
2.24740000E-01	1.85014865E-01	9.07402303E-03
2.25240000E-01	1.63775946E-01	9.08765147E-03
2.25750000E-01	1.63370000E-01	9.09756909E-03
2.26260000E-01	1.62804595E-01	9.04123826E-03
2.26760000E-01	1.56514865E-01	9.03885155E-03
2.27270000E-01	1.72090000E-01	8.95355457E-03
2.27780000E-01	1.63099730E-01	9.00416865E-03
2.28280000E-01	1.65280811E-01	8.98698579E-03
2.28790000E-01	1.58974054E-01	8.93613333E-03
2.29300000E-01	1.66783243E-01	8.93671997E-03
2.29800000E-01	1.63528919E-01	8.90267399E-03
2.30310000E-01	1.65650270E-01	8.88614060E-03
2.30820000E-01	1.51665135E-01	8.86844387E-03
2.31320000E-01	1.60013243E-01	8.84417587E-03
2.31830000E-01	1.66767568E-01	8.79864546E-03
2.32340000E-01	1.65858378E-01	8.71054844E-03
2.32840000E-01	1.60576216E-01	8.69854302E-03
2.33350000E-01	1.53261892E-01	8.61170219E-03
2.33860000E-01	1.57729730E-01	8.58194894E-03
2.34360000E-01	1.52782703E-01	8.58877991E-03
2.34870000E-01	1.56503784E-01	8.61342470E-03
2.35380000E-01	1.52089730E-01	8.59133583E-03
2.35880000E-01	1.62951892E-01	8.61474077E-03
2.36390000E-01	1.51737297E-01	8.61165677E-03
2.36900000E-01	1.56689189E-01	8.48938580E-03
2.37400000E-01	1.45237838E-01	8.52624829E-03
2.37910000E-01	1.50658649E-01	8.52114774E-03
2.38420000E-01	1.55873784E-01	8.49771061E-03
2.38920000E-01	1.70521622E-01	8.43171576E-03
2.39430000E-01	1.55119459E-01	8.43436595E-03
2.39940000E-01	1.42603784E-01	8.46928591E-03
2.40440000E-01	1.45336486E-01	8.41605020E-03
2.40950000E-01	1.48591081E-01	8.38961545E-03
2.41450000E-01	1.47294054E-01	8.40877067E-03
2.41960000E-01	1.52495946E-01	8.36439559E-03
2.42470000E-01	1.53415676E-01	8.35216788E-03
2.42970000E-01	1.45926216E-01	8.34669492E-03
2.43480000E-01	1.48040270E-01	8.36856636E-03
2.43990000E-01	1.54203514E-01	8.27929843E-03
2.44490000E-01	1.44234595E-01	8.29555327E-03
2.45000000E-01	1.43219459E-01	8.26032417E-03
2.45510000E-01	1.48512703E-01	8.24338049E-03
2.46010000E-01	1.41400270E-01	8.21249024E-03
2.46520000E-01	1.46144865E-01	8.23288991E-03
2.47030000E-01	1.43587838E-01	8.26123125E-03
2.47530000E-01	1.39164054E-01	8.16517572E-03
2.48040000E-01	1.37425676E-01	8.19810482E-03
2.48550000E-01	1.46571081E-01	8.15803570E-03
2.49050000E-01	1.47798919E-01	8.12854891E-03
2.49560000E-01	1.47399730E-01	8.15801467E-03
2.50070000E-01	1.47148378E-01	8.13590679E-03
2.50570000E-01	1.41641892E-01	8.09585206E-03
2.51080000E-01	1.51127027E-01	8.05370411E-03
2.51590000E-01	1.44510541E-01	8.09432687E-03
2.52090000E-01	1.38041081E-01	8.05657964E-03
2.52600000E-01	1.43102432E-01	8.02559120E-03
2.53110000E-01	1.41065946E-01	8.00653804E-03
2.53610000E-01	1.31095676E-01	8.00056190E-03
2.54120000E-01	1.44613514E-01	7.95833250E-03
2.54630000E-01	1.41861081E-01	7.95398436E-03
2.55130000E-01	1.37178919E-01	7.99068440E-03
2.55640000E-01	1.35403784E-01	7.95314952E-03
2.56150000E-01	1.35407297E-01	7.86689325E-03
2.56650000E-01	1.41027568E-01	7.91676647E-03
2.57160000E-01	1.33687027E-01	7.88521711E-03
2.57670000E-01	1.39448378E-01	7.83968761E-03
2.58170000E-01	1.21986757E-01	7.78988890E-03
2.58680000E-01	1.36935676E-01	7.76294678E-03
2.59190000E-01	1.31317297E-01	7.76265164E-03
2.59690000E-01	1.39301622E-01	7.74699250E-03
2.60200000E-01	1.31459730E-01	7.72475022E-03
2.60710000E-01	1.27128649E-01	7.72154475E-03
2.61210000E-01	1.39988919E-01	7.73109854E-03
2.61720000E-01	1.36622703E-01	7.71984723E-03
2.62230000E-01	1.40888649E-01	7.72946528E-03
2.62730000E-01	1.30999730E-01	7.69752962E-03
2.63240000E-01	1.27581892E-01	7.69492523E-03
2.63750000E-01	1.28157838E-01	7.65654520E-03
2.64250000E-01	1.32963243E-01	7.67369174E-03
2.64760000E-01	1.38357297E-01	7.67531176E-03
2.65270000E-01	1.24933784E-01	7.63597827E-03
2.65770000E-01	1.37628108E-01	7.58853952E-03
2.66280000E-01	1.30649189E-01	7.64594458E-03
2.66790000E-01	1.36739730E-01	7.57176333E-03
2.67290000E-01	1.23179730E-01	7.57690214E-03
2.67800000E-01	1.23884324E-01	7.57584779E-03
2.68310000E-01	1.31221622E-01	7.55289288E-03
2.68810000E-01	1.26119730E-01	7.57054099E-03
2.69320000E-01	1.26407838E-01	7.54512791E-03
2.69830000E-01	1.30808108E-01	7.53141870E-03
2.70330000E-01	1.26935676E-01	7.52247600E-03
2.70840000E-01	1.24934054E-01	7.50396019E-03
2.71340000E-01	1.37125676E-01	7.53890509E-03
2.71850000E-01	1.24554595E-01	7.48175224E-03
2.72360000E-01	1.29203514E-01	7.42573967E-03
2.72860000E-01	1.28640541E-01	7.45499267E-03
2.73370000E-01	1.27144595E-01	7.47120052E-03
2.73880000E-01	1.27072973E-01	7.43966602E-03
2.74380000E-01	1.34954054E-01	7.45355165E-03
2.74890000E-01	1.16524595E-01	7.39843714E-03
2.75400000E-01	1.25742703E-01	7.40076340E-03
2.75900000E-01	1.22971892E-01	7.39965774E-03
2.76410000E-01	1.23143514E-01	7.38951257E-03
2.76920000E-01	1.25525676E-01	7.38900134E-03
2.77420000E-01	1.30167297E-01	7.34906028E-03
2.77930000E-01	1.32436757E-01	7.35490142E-03
2.78440000E-01	1.25414054E-01	7.37444278E-03
2.78940000E-01	1.19881892E-01	7.36444346E-03
2.79450000E-01	1.29554054E-01	7.31786208E-03
2.79960000E-01	1.27138378E-01	7.37558352E-03
2.80460000E-01	1.27875405E-01	7.34182392E-03
2.80970000E-01	1.27094324E-01	7.32031207E-03
2.81480000E-01	1.15905946E-01	7.34300801E-03
2.81980000E-01	1.26636757E-01	7.32754770E-03
2.82490000E-01	1.17485135E-01	7.31404403E-03
2.83000000E-01	1.12010000E-01	7.30724993E-03
2.83500000E-01	1.14825405E-01	7.26882173E-03
2.84010000E-01	1.22712703E-01	7.26897353E-03
2.84520000E-01	1.20244865E-01	7.19095193E-03
2.85020000E-01	1.22969730E-01	7.21366598E-03
2.85530000E-01	1.15472162E-01	7.22949215E-03
2.86040000E-01	1.14475676E-01	7.24861530E-03
2.86540000E-01	1.20161351E-01	7.26933974E-03
2.87050000E-01	1.23071892E-01	7.23356296E-03
2.87560000E-01	1.28405946E-01	7.22988413E-03
2.88060000E-01	1.16555405E-01	7.23183021E-03
2.88570000E-01	1.15607027E-01	7.23955274E-03
2.89080000E-01	1.20486216E-01	7.24854150E-03
2.89580000E-01	1.14991351E-01	7.25053108E-03
2.90090000E-01	1.18470270E-01	7.23187371E-03
2.90590000E-01	1.10835946E-01	7.31154360E-03
2.91100000E-01	1.24038108E-01	7.26803668E-03
2.91610000E-01	1.16788378E-01	7.22542369E-03
2.92110000E-01	1.10764324E-01	7.25818452E-03
2.92620000E-01	1.18508919E-01	7.28389332E-03
2.93130000E-01	1.22194324E-01	7.31386993E-03
2.93630000E-01	1.02334595E-01	7.28762865E-03
2.94140000E-01	1.12372432E-01	7.29894484E-03
2.94650000E-01	1.08454324E-01	7.28245166E-03
2.95150000E-01	1.11105405E-01	7.26235909E-03
2.95660000E-01	1.15090000E-01	7.26982113E-03
2.96170000E-01	1.15745676E-01	7.27176904E-03
2.96670000E-01	1.11617568E-01	7.22935203E-03
2.97180000E-01	1.04828108E-01	7.22899059E-03
2.97690000E-01	1.11414865E-01	7.25640018E-03
2.98190000E-01	1.12033784E-01	7.25375375E-03
2.98700000E-01	1.06140541E-01	7.19651996E-03
2.99210000E-01	1.11385946E-01	7.26074874E-03
2.99710000E-01	1.06789730E-01	7.22095965E-03
3.00220000E-01	1.17843784E-01	7.23089556E-03
3.00730000E-01	1.03268108E-01	7.17953837E-03
3.01230000E-01	1.08862162E-01	7.19528961E-03
3.01740000E-01	1.08753514E-01	7.23830537E-03
3.02250000E-01	1.08215135E-01	7.17745102E-03
3.02750000E-01	1.04342162E-01	7.18593009E-03
3.03260000E-01	1.06089730E-01	7.16779983E-03
3.03770000E-01	1.09765946E-01	7.14338164E-03
3.04270000E-01	1.07612432E-01	7.11849074E-03
3.04780000E-01	1.11967838E-01	7.12052211E-03
3.05290000E-01	1.04906216E-01	7.11496782E-03
3.05790000E-01	9.28972973E-02	7.10854171E-03
3.06300000E-01	1.08067297E-01	7.05086643E-03
3.06800000E-01	1.01726486E-01	7.04506214E-03
3.07310000E-01	1.08117297E-01	7.04503769E-03
3.07820000E-01	1.01250541E-01	7.02364165E-03
3.08320000E-01	9.95272973E-02	7.02360848E-03
3.08830000E-01	1.10251351E-01	7.02684076E-03
3.09340000E-01	1.11257568E-01	7.04083797E-03
3.09840000E-01	1.04617568E-01	7.15080045E-03
3.10350000E-01	1.03441892E-01	7.17791151E-03
3.10860000E-01	1.09718649E-01	7.30091129E-03
3.11360000E-01	1.11355946E-01	7.32670378E-03
3.11870000E-01	1.17964054E-01	7.33660407E-03
3.12380000E-01	1.11328378E-01	7.42357756E-03
3.12880000E-01	1.03207297E-01	7.41709914E-03
3.13390000E-01	8.87554054E-02	7.44591753E-03
3.13900000E-01	1.12081622E-01	7.48959676E-03
3.14400000E-01	1.03921892E-01	7.53510757E-03
3.14910000E-01	9.80797297E-02	7.55420498E-03
3.15420000E-01	1.05963784E-01	7.57574328E-03
3.15920000E-01	1.02040811E-01	7.58927841E-03
3.16430000E-01	9.99456757E-02	7.62152050E-03
3.16940000E-01	8.55805405E-02	7.66506229E-03
3.17440000E-01	1.06774324E-01	7.66103767E-03
3.17950000E-01	1.05663784E-01	7.69960011E-03
3.18450000E-01	1.02039730E-01	7.69531995E-03
3.18960000E-01	9.82270270E-02	7.70862638E-03
3.19470000E-01	1.03176216E-01	7.72113319E-03
3.19970000E-01	8.92867568E-02	7.70241841E-03
3.20480000E-01	1.00087297E-01	7.71594817E-03
3.20990000E-01	1.06162703E-01	7.68710709E-03
3.21490000E-01	9.01716216E-02	7.71689632E-03
3.22000000E-01	9.84978378E-02	7.66955846E-03
3.22510000E-01	1.03058378E-01	7.71741128E-03
3.23010000E-01	8.51397297E-02	7.68848657E-03
3.23520000E-01	1.07597027E-01	7.69033099E-03
3.24030000E-01	9.22772973E-02	7.71155701E-03
3.24530000E-01	9.27943243E-02	7.68086413E-03
3.25040000E-01	9.94756757E-02	7.73130253E-03
3.25550000E-01	8.89889189E-02	7.69647216E-03
3.26050000E-01	9.34943243E-02	7.72362694E-03
3.26560000E-01	1.11054595E-01	7.72565176E-03
3.27070000E-01	9.83381081E-02	7.69208052E-03
3.27570000E-01	1.00537568E-01	7.73398821E-03
3.28080000E-01	9.80297297E-02	7.72377630E-03
3.28590000E-01	1.00329730E-01	7.72655917E-03
3.29090000E-01	9.37597297E-02	7.72137390E-03
3.29600000E-01	1.02689189E-01	7.73602062E-03
3.30100000E-01	1.00892973E-01	7.76705065E-03
3.30610000E-01	9.42529730E-02	7.75994439E-03
3.31120000E-01	1.01078378E-01	7.79824009E-03
3.31620000E-01	1.00494054E-01	7.77321224E-03
3.32130000E-01	9.71429730E-02	7.82610666E-03
3.32640000E-01	8.93843243E-02	7.80688017E-03
3.33140000E-01	1.06991892E-01	7.85419725E-03
3.33650000E-01	9.92045946E-02	7.79532599E-03
3.34160000E-01	9.44154054E-02	7.83396282E-03
3.34660000E-01	1.01871351E-01	7.82704369E-03
3.35170000E-01	8.76405405E-02	7.82349786E-03
3.35680000E-01	9.73413514E-02	7.85037758E-03
3.36180000E-01	9.73656757E-02	7.85898532E-03
3.36690000E-01	9.38464865E-02	7.84736089E-03
3.37200000E-01	9.48035135E-02	7.84819724E-03
3.37700000E-01	9.31867568E-02	7.84231699E-03
3.38210000E-01	9.67045946E-02	7.89177313E-03
3.38720000E-01	9.85364865E-02	7.88330613E-03
3.39220000E-01	8.46756757E-02	7.90138974E-03
3.39730000E-01	9.09997297E-02	7.88535781E-03
3.40230000E-01	1.01937568E-01	7.89301767E-03
3.40740000E-01	9.66078378E-02	7.89441549E-03
3.41250000E-01	1.02931081E-01	7.91631386E-03
3.41750000E-01	8.86124324E-02	7.94931507E-03
3.42260000E-01	8.87337838E-02	7.90565648E-03
3.42770000E-01	8.90848649E-02	7.95749100E-03
3.43270000E-01	9.74664865E-02	7.91120485E-03
3.43780000E-01	9.78659459E-02	7.94115313E-03
3.44290000E-01	9.61786486E-02	7.89993416E-03
3.44790000E-01	8.58135135E-02	7.95874549E-03
3.45300000E-01	8.49872973E-02	7.97366273E-03
3.45810000E-01	9.71154054E-02	7.95448359E-03
3.46310000E-01	9.29602703E-02	7.97872506E-03
3.46820000E-01	9.78559459E-02	7.96000713E-03
3.47330000E-01	8.46600000E-02	7.97128241E-03
3.47830000E-01	8.96329730E-02	7.99499006E-03
3.48340000E-01	9.15375676E-02	8.01291477E-03
3.48840000E-01	8.50710811E-02	8.04702536E-03
3.49350000E-01	9.59872973E-02	8.00984926E-03
3.49860000E-01	9.14275676E-02	8.03326665E-03
3.50360000E-01	9.75589189E-02	8.02273739E-03
3.50870000E-01	8.83491892E-02	8.01135254E-03
3.51380000E-01	8.07191892E-02	8.00769859E-03
3.51880000E-01	9.10478378E-02	7.97717046E-03
3.52390000E-01	9.58002703E-02	8.02115479E-03
3.52900000E-01	8.96516216E-02	7.96367816E-03
3.53400000E-01	9.03797297E-02	7.96716469E-03
3.53910000E-01	8.87521622E-02	7.81032755E-03
3.54420000E-01	8.72805405E-02	7.73093378E-03
3.54920000E-01	8.61272973E-02	7.68705847E-03
3.55430000E-01	9.08051351E-02	7.67673288E-03
3.55940000E-01	8.88710811E-02	7.57044771E-03
3.56440000E-01	9.66294595E-02	7.54454362E-03
3.56950000E-01	8.51729730E-02	7.54436196E-03
3.57450000E-01	9.36489189E-02	7.56524258E-03
3.57960000E-01	9.07248649E-02	7.66530958E-03
3.58470000E-01	8.57843243E-02	7.67290085E-03
3.58970000E-01	8.81332432E-02	7.67047710E-03
3.59480000E-01	8.26102703E-02	7.68098706E-03
3.59990000E-01	9.22494595E-02	7.66449926E-03
3.60490000E-01	8.42759459E-02	7.69337636E-03
3.61000000E-01	9.09272973E-02	7.69269287E-03
3.61510000E-01	9.07354054E-02	7.70368151E-03
3.62010000E-01	8.01602703E-02	7.68593655E-03
3.62520000E-01	9.29994595E-02	7.75446797E-03
3.63030000E-01	8.54554054E-02	7.69436952E-03
3.63530000E-01	8.82408108E-02	7.79202008E-03
3.64040000E-01	9.29770270E-02	7.73947603E-03
3.64550000E-01	8.57645946E-02	7.78157841E-03
3.65050000E-01	8.89278378E-02	7.82542949E-03
3.65560000E-01	8.01248649E-02	7.80808868E-03
3.66060000E-01	8.08997297E-02	7.89942196E-03
3.66570000E-01	8.35967568E-02	7.84498937E-03
3.67080000E-01	7.46205405E-02	7.86811953E-03
3.67580000E-01	8.58105405E-02	7.89012543E-03
3.68090000E-01	8.47100000E-02	7.99981698E-03
3.68600000E-01	8.23732432E-02	8.07910027E-03
3.69100000E-01	8.17872973E-02	8.17994976E-03
3.69610000E-01	8.61675676E-02	8.13959016E-03
3.70120000E-01	7.95721622E-02	8.21101186E-03
3.70620000E-01	8.72929730E-02	8.23758137E-03
3.71130000E-01	8.77664865E-02	8.28760817E-03
3.71640000E-01	8.67151351E-02	8.27168779E-03
3.72140000E-01	8.32408108E-02	8.18683451E-03
3.72650000E-01	8.88521622E-02	8.19627294E-03
3.73150000E-01	7.78378378E-02	8.26593701E-03
3.73660000E-01	8.67545946E-02	8.25541413E-03
3.74170000E-01	8.32532432E-02	8.28523201E-03
3.74670000E-01	8.00762162E-02	8.32614005E-03
3.75180000E-01	7.58159459E-02	8.38685994E-03
3.75690000E-01	6.96413514E-02	8.41857553E-03
3.76190000E-01	8.79183784E-02	8.46020913E-03
3.76700000E-01	8.06837838E-02	8.48871540E-03
3.77210000E-01	7.46783784E-02	8.53568411E-03
3.77710000E-01	8.23340541E-02	8.54341603E-03
3.78220000E-01	8.43494595E-02	8.62629559E-03
3.78730000E-01	7.72132432E-02	8.64686994E-03
3.79230000E-01	7.89213514E-02	8.67382265E-03
3.79740000E-01	8.02967568E-02	8.69822862E-03
3.80240000E-01	7.88983784E-02	8.74432578E-03
3.80750000E-01	7.68327027E-02	8.74030947E-03
3.81260000E-01	7.13767568E-02	8.81604927E-03
3.81760000E-01	8.34351351E-02	8.82078591E-03
3.82270000E-01	7.34583784E-02	8.92809893E-03
3.82780000E-01	7.96137838E-02	8.91128551E-03
3.83280000E-01	7.70259459E-02	8.96738504E-03
3.83790000E-01	7.15910811E-02	8.95586521E-03
3.84300000E-01	7.93059459E-02	9.02162453E-03
3.84800000E-01	8.90881081E-02	9.09253127E-03
3.85310000E-01	8.55600000E-02	9.07972745E-03
3.85820000E-01	7.15364865E-02	9.12356521E-03
3.86320000E-01	7.78564865E-02	9.20278476E-03
3.86830000E-01	7.16800000E-02	9.17001819E-03
3.87330000E-01	7.79113514E-02	9.22046755E-03
3.87840000E-01	8.27259459E-02	9.27807193E-03
3.88350000E-01	7.09632432E-02	9.28801880E-03
3.88850000E-01	6.96735135E-02	9.34396861E-03
3.89360000E-01	7.04810811E-02	9.35112691E-03
3.89870000E-01	7.44854054E-02	9.41426069E-03
3.90370000E-01	8.67735135E-02	9.54347572E-03
3.90880000E-01	9.05343243E-02	9.42732737E-03
3.91390000E-01	7.65067568E-02	9.63522808E-03
3.91890000E-01	7.53332432E-02	9.59505176E-03
3.92400000E-01	6.46375676E-02	9.63284920E-03
3.92900000E-01	5.99140541E-02	9.66184156E-03
3.93410000E-01	7.34210811E-02	9.69665901E-03
3.93920000E-01	7.09216216E-02	9.75053842E-03
3.94420000E-01	6.98678378E-02	1.02715031E-02
3.94930000E-01	7.81983784E-02	9.81274656E-03
3.95440000E-01	6.44635135E-02	9.94238665E-03
3.95940000E-01	6.16897297E-02	9.85312540E-03
3.96450000E-01	7.56883784E-02	9.96425528E-03
3.96960000E-01	7.57272973E-02	1.00444418E-02
3.97460000E-01	7.77789189E-02	1.00741506E-02
3.97970000E-01	6.19372973E-02	1.00999405E-02
3.98470000E-01	7.53329730E-02	1.02349108E-02
3.98980000E-01	7.63421622E-02	1.01665075E-02
3.99490000E-01	7.60856757E-02	1.01706183E-02
3.99990000E-01	8.08708108E-02	1.01908623E-02
4.00500000E-01	6.41624324E-02	1.03615618E-02
4.01010000E-01	7.04848649E-02	1.03341232E-02
4.01510000E-01	8.18116216E-02	1.03299020E-02
4.02020000E-01	6.88283784E-02	1.04819882E-02
4.02530000E-01	6.38435135E-02	1.04162944E-02
4.03030000E-01	6.73640541E-02	1.04414388E-02
4.03540000E-01	6.98200000E-02	1.05439341E-02
4.04050000E-01	6.04108108E-02	1.06005848E-02
4.04550000E-01	6.73540541E-02	1.05805035E-02
4.05060000E-01	7.54110811E-02	1.06217019E-02
4.05560000E-01	6.08545946E-02	1.06486450E-02
4.06070000E-01	6.02375676E-02	1.07023406E-02
4.06580000E-01	6.30040541E-02	1.06716080E-02
4.07080000E-01	5.93843243E-02	1.07255102E-02
4.07590000E-01	5.18770270E-02	1.08495129E-02
4.08100000E-01	7.04189189E-02	1.07909915E-02
4.08600000E-01	5.52329730E-02	1.08356814E-02
4.09110000E-01	6.40824324E-02	1.08602547E-02
4.09620000E-01	4.84797297E-02	1.09306673E-02
4.10120000E-01	6.51983784E-02	1.08636522E-02
4.10630000E-01	5.53513514E-02	1.08887540E-02
4.11130000E-01	6.87510811E-02	1.09390526E-02
4.11640000E-01	6.55943243E-02	1.07891581E-02
4.12150000E-01	5.83637838E-02	1.08280369E-02
4.12650000E-01	6.64564865E-02	1.09574624E-02
4.13160000E-01	6.49354054E-02	1.09245649E-02
4.13670000E-01	6.86921622E-02	1.09710726E-02
4.14170000E-01	5.40594595E-02	1.09618626E-02
4.14680000E-01	6.08581081E-02	1.10903468E-02
4.15180000E-01	5.96994595E-02	1.09746535E-02
4.15690000E-01	6.69229730E-02	1.10413487E-02
4.16200000E-01	5.22197297E-02	1.10910573E-02
4.16700000E-01	6.53602703E-02	1.12889380E-02
4.17210000E-01	6.95554054E-02	1.11566679E-02
4.17720000E-01	6.59540541E-02	1.13355564E-02
4.18220000E-01	6.57994595E-02	1.12130174E-02
4.18730000E-01	6.10229730E-02	1.12687226E-02
4.19240000E-01	5.72375676E-02	1.13407723E-02
4.19740000E-01	4.85556757E-02	1.14675337E-02
4.20250000E-01	6.23618919E-02	1.14534683E-02
4.20750000E-01	6.13348649E-02	1.15038333E-02
4.21260000E-01	6.07705405E-02	1.15514214E-02
4.21770000E-01	5.85470270E-02	1.16538071E-02
4.22270000E-01	5.28208108E-02	1.17997398E-02
4.22780000E-01	6.63397297E-02	1.17519277E-02
4.23290000E-01	5.51518919E-02	1.18177828E-02
4.23790000E-01	6.35186486E-02	1.20002803E-02
4.24300000E-01	5.98778378E-02	1.19773378E-02
4.24810000E-01	7.16902703E-02	1.19792729E-02
4.25310000E-01	7.01816216E-02	1.21942177E-02
4.25820000E-01	5.99659459E-02	1.23495501E-02
4.26320000E-01	7.26951351E-02	1.23503810E-02
4.26830000E-01	6.50110811E-02	1.24158187E-02
4.27340000E-01	6.26424324E-02	1.25904209E-02
4.27840000E-01	5.76313514E-02	1.24983602E-02
4.28350000E-01	3.17191892E-02	1.26232939E-02
4.28860000E-01	5.42170270E-02	1.28091560E-02
4.29360000E-01	4.73848649E-02	1.29433347E-02
4.29870000E-01	5.71321622E-02	1.28483518E-02
4.30370000E-01	6.14902703E-02	1.29931344E-02
4.30880000E-01	4.80481081E-02	1.31310080E-02
4.31390000E-01	6.19100000E-02	1.32541228E-02
4.31890000E-01	7.14875676E-02	1.32556337E-02
4.32400000E-01	5.59437838E-02	1.35231515E-02
4.32910000E-01	6.06481081E-02	1.37178325E-02
4.33410000E-01	4.29445946E-02	1.35362193E-02
4.33920000E-01	5.72218919E-02	1.36414556E-02
4.34430000E-01	4.91102703E-02	1.38314913E-02
4.34930000E-01	5.18086486E-02	1.40885635E-02
4.35440000E-01	6.20070270E-02	1.39642261E-02
4.35940000E-01	5.41151351E-02	1.41600167E-02
4.36450000E-01	5.31600000E-02	1.43271313E-02
4.36960000E-01	5.66694595E-02	1.43998850E-02
4.37460000E-01	4.49500000E-02	1.44005910E-02
4.37970000E-01	5.08240541E-02	1.46542317E-02
4.38480000E-01	4.79262162E-02	1.47651103E-02
4.38980000E-01	6.62081081E-02	1.47520445E-02
4.39490000E-01	7.32802703E-02	1.50770527E-02
4.39990000E-01	5.83764865E-02	1.50865957E-02
