## Supplementary material for "Disordered proteins interact with the chemical environment to tune their protective function during drying": File S1: 10T - 8.csv

Q	I(Q)	Error
1.14000000E-02	1.40088151E+01	6.47926575E+00
1.19100000E-02	1.33448613E+01	5.79505870E+00
1.24200000E-02	1.24223008E+01	4.58677712E+00
1.29200000E-02	1.18112387E+01	2.50465241E+00
1.34300000E-02	1.13439513E+01	2.08418607E+00
1.39400000E-02	1.11142090E+01	1.59086044E+00
1.44400000E-02	1.07877326E+01	1.09267375E+00
1.49500000E-02	1.08058590E+01	9.85850270E-01
1.54600000E-02	1.06801908E+01	7.91118952E-01
1.59600000E-02	1.04688413E+01	5.85129452E-01
1.64700000E-02	1.04562928E+01	4.61145238E-01
1.69800000E-02	1.02589392E+01	3.97078569E-01
1.74800000E-02	1.00641738E+01	3.35227077E-01
1.79900000E-02	1.00561741E+01	2.59251452E-01
1.85000000E-02	9.92576692E+00	2.18929770E-01
1.90000000E-02	9.79617385E+00	1.91175666E-01
1.95100000E-02	9.79790744E+00	1.61641828E-01
2.00200000E-02	9.60685333E+00	1.42204516E-01
2.05200000E-02	9.45176769E+00	1.18279794E-01
2.10300000E-02	9.34421077E+00	1.06171137E-01
2.15400000E-02	9.21510051E+00	8.70199998E-02
2.20400000E-02	9.08573667E+00	7.77343975E-02
2.25500000E-02	8.92716385E+00	7.26332302E-02
2.30600000E-02	8.85602154E+00	6.46316935E-02
2.35600000E-02	8.72786769E+00	5.95501071E-02
2.40700000E-02	8.59626538E+00	5.50135652E-02
2.45800000E-02	8.50273385E+00	5.27496892E-02
2.50900000E-02	8.37352051E+00	4.92840243E-02
2.55900000E-02	8.31655897E+00	4.55862663E-02
2.61000000E-02	8.15567974E+00	4.34814681E-02
2.66100000E-02	8.05689410E+00	4.19216851E-02
2.71100000E-02	8.01314179E+00	3.91581771E-02
2.76200000E-02	7.81586051E+00	3.78846546E-02
2.81300000E-02	7.74357872E+00	3.75168576E-02
2.86300000E-02	7.65471410E+00	3.56045885E-02
2.91400000E-02	7.54856513E+00	3.56713758E-02
2.96500000E-02	7.48004154E+00	3.52480413E-02
3.01500000E-02	7.39144051E+00	3.40577320E-02
3.06600000E-02	7.28177513E+00	3.39920599E-02
3.11700000E-02	7.15926051E+00	3.29120051E-02
3.16700000E-02	7.07897949E+00	3.26778719E-02
3.21800000E-02	6.96549051E+00	3.26995405E-02
3.26900000E-02	6.89089026E+00	3.19221540E-02
3.31900000E-02	6.83132026E+00	3.17592577E-02
3.37000000E-02	6.72620538E+00	3.07756308E-02
3.42100000E-02	6.63346949E+00	3.06001653E-02
3.47100000E-02	6.47831795E+00	3.04470414E-02
3.52200000E-02	6.42594846E+00	3.00305024E-02
3.57300000E-02	6.35181564E+00	2.93770640E-02
3.62300000E-02	6.27871846E+00	2.90443493E-02
3.67400000E-02	6.16434974E+00	2.89260093E-02
3.72500000E-02	6.09918718E+00	2.85503026E-02
3.77500000E-02	5.99833949E+00	2.82865504E-02
3.82600000E-02	5.96895718E+00	2.78082435E-02
3.87700000E-02	5.84868410E+00	2.72606293E-02
3.92700000E-02	5.77546282E+00	2.69015709E-02
3.97800000E-02	5.67876538E+00	2.64562236E-02
4.02900000E-02	5.65066769E+00	2.64521442E-02
4.08000000E-02	5.51142385E+00	2.61020928E-02
4.13000000E-02	5.48471051E+00	2.57981444E-02
4.18100000E-02	5.41692846E+00	2.57925322E-02
4.23200000E-02	5.28290077E+00	2.52950166E-02
4.28200000E-02	5.23612872E+00	2.51636013E-02
4.33300000E-02	5.14519718E+00	2.47260160E-02
4.38400000E-02	5.06072513E+00	2.47080511E-02
4.43400000E-02	5.00224333E+00	2.45022468E-02
4.48500000E-02	4.96142821E+00	2.39635578E-02
4.53600000E-02	4.88371231E+00	2.39121769E-02
4.58600000E-02	4.81865615E+00	2.34116998E-02
4.63700000E-02	4.71776590E+00	2.37690396E-02
4.68800000E-02	4.67919205E+00	2.33270759E-02
4.73800000E-02	4.62355154E+00	2.30690037E-02
4.78900000E-02	4.54903077E+00	2.28411211E-02
4.84000000E-02	4.49280282E+00	2.24153142E-02
4.89000000E-02	4.43398410E+00	2.25619793E-02
4.94100000E-02	4.33655846E+00	2.25269696E-02
4.99200000E-02	4.31305026E+00	2.18022789E-02
5.04200000E-02	4.25769333E+00	2.14305129E-02
5.09300000E-02	4.17732949E+00	2.13404201E-02
5.14400000E-02	4.09862821E+00	2.12085105E-02
5.19400000E-02	4.07373000E+00	2.08510654E-02
5.24500000E-02	3.99685462E+00	2.08153083E-02
5.29600000E-02	3.97856154E+00	2.04004220E-02
5.34600000E-02	3.89111923E+00	2.03628897E-02
5.39700000E-02	3.83793923E+00	2.03225585E-02
5.44800000E-02	3.80502769E+00	2.01685759E-02
5.49800000E-02	3.73701256E+00	2.01185891E-02
5.54900000E-02	3.68429154E+00	1.96787272E-02
5.60000000E-02	3.64924872E+00	1.99786534E-02
5.65000000E-02	3.59857179E+00	1.97508827E-02
5.70100000E-02	3.51790359E+00	1.93444683E-02
5.75200000E-02	3.47139103E+00	1.93595351E-02
5.80300000E-02	3.43382487E+00	1.92099067E-02
5.85300000E-02	3.39037615E+00	1.90342570E-02
5.90400000E-02	3.33072821E+00	1.90648500E-02
5.95500000E-02	3.30638154E+00	1.87254031E-02
6.00500000E-02	3.27836077E+00	1.84870232E-02
6.05600000E-02	3.20467795E+00	1.85901918E-02
6.10700000E-02	3.18766872E+00	1.85429282E-02
6.15700000E-02	3.12643590E+00	1.83024675E-02
6.20800000E-02	3.06742128E+00	1.80779007E-02
6.25900000E-02	3.04647744E+00	1.79393588E-02
6.30900000E-02	3.02857692E+00	1.79372865E-02
6.36000000E-02	2.98590974E+00	1.78245044E-02
6.41100000E-02	2.93743923E+00	1.76843249E-02
6.46100000E-02	2.88691462E+00	1.76924454E-02
6.51200000E-02	2.85283923E+00	1.74577556E-02
6.56300000E-02	2.81671077E+00	1.71939862E-02
6.61300000E-02	2.78093077E+00	1.73064027E-02
6.66400000E-02	2.75343744E+00	1.71143016E-02
6.71500000E-02	2.71953051E+00	1.69233046E-02
6.76500000E-02	2.68804333E+00	1.67822337E-02
6.81600000E-02	2.64724077E+00	1.68946065E-02
6.86700000E-02	2.61175923E+00	1.66856176E-02
6.91700000E-02	2.60883590E+00	1.65765574E-02
6.96800000E-02	2.58200487E+00	1.65671418E-02
7.01900000E-02	2.54643564E+00	1.63276786E-02
7.06900000E-02	2.49824282E+00	1.62324081E-02
7.12000000E-02	2.47011410E+00	1.63385234E-02
7.17100000E-02	2.44187897E+00	1.61816102E-02
7.22100000E-02	2.43386641E+00	1.60583997E-02
7.27200000E-02	2.38239410E+00	1.58541643E-02
7.32300000E-02	2.34396205E+00	1.60022495E-02
7.37300000E-02	2.31297923E+00	1.57051827E-02
7.42400000E-02	2.31071026E+00	1.55738892E-02
7.47500000E-02	2.26545897E+00	1.55621993E-02
7.52600000E-02	2.22055846E+00	1.55618916E-02
7.57600000E-02	2.22525744E+00	1.54076034E-02
7.62700000E-02	2.21068231E+00	1.53875012E-02
7.67800000E-02	2.17053564E+00	1.52868467E-02
7.72800000E-02	2.14291590E+00	1.48739333E-02
7.77900000E-02	2.14109179E+00	1.49514019E-02
7.83000000E-02	2.11582897E+00	1.48043858E-02
7.88000000E-02	2.09023077E+00	1.48235003E-02
7.93100000E-02	2.06616513E+00	1.47037786E-02
7.98200000E-02	2.03727154E+00	1.44942026E-02
8.03200000E-02	2.02626256E+00	1.47733936E-02
8.08300000E-02	2.00202000E+00	1.48649476E-02
8.13400000E-02	1.98138359E+00	1.48269522E-02
8.18400000E-02	1.97166436E+00	1.49697643E-02
8.23500000E-02	1.93194154E+00	1.47670255E-02
8.28600000E-02	1.89412231E+00	1.48362379E-02
8.33600000E-02	1.89943769E+00	1.49211104E-02
8.38700000E-02	1.88078436E+00	1.49509100E-02
8.43800000E-02	1.84970641E+00	1.47922276E-02
8.48800000E-02	1.83261359E+00	1.47858804E-02
8.53900000E-02	1.83438615E+00	1.48684212E-02
8.59000000E-02	1.79830795E+00	1.47977761E-02
8.64000000E-02	1.79787667E+00	1.48189556E-02
8.69100000E-02	1.78160282E+00	1.47188644E-02
8.74200000E-02	1.76676282E+00	1.47554585E-02
8.79200000E-02	1.75866718E+00	1.46293061E-02
8.84300000E-02	1.71171385E+00	1.47121131E-02
8.89400000E-02	1.69264128E+00	1.47681275E-02
8.94400000E-02	1.69163564E+00	1.46085479E-02
8.99500000E-02	1.65531154E+00	1.48446870E-02
9.04600000E-02	1.66319821E+00	1.50622450E-02
9.09600000E-02	1.65633821E+00	1.50457483E-02
9.14700000E-02	1.62192231E+00	1.51029700E-02
9.19800000E-02	1.60774410E+00	1.49014937E-02
9.24800000E-02	1.57523846E+00	1.47935762E-02
9.29900000E-02	1.57198897E+00	1.46490554E-02
9.35000000E-02	1.56160077E+00	1.44794487E-02
9.40100000E-02	1.54028615E+00	1.44568276E-02
9.45100000E-02	1.53147308E+00	1.44943601E-02
9.50200000E-02	1.51167897E+00	1.43435423E-02
9.55300000E-02	1.51019077E+00	1.43839462E-02
9.60300000E-02	1.49699385E+00	1.43255386E-02
9.65400000E-02	1.47310436E+00	1.41341503E-02
9.70500000E-02	1.46218538E+00	1.41887012E-02
9.75500000E-02	1.46894872E+00	1.42078791E-02
9.80600000E-02	1.43653205E+00	1.40661083E-02
9.85700000E-02	1.42034128E+00	2.89791272E-01
9.90700000E-02	1.42158487E+00	1.40910263E-02
9.95800000E-02	1.42541333E+00	1.39772534E-02
1.00090000E-01	1.39900462E+00	1.40133067E-02
1.00590000E-01	1.39397333E+00	1.38708793E-02
1.01100000E-01	1.37954974E+00	1.37388435E-02
1.01610000E-01	1.36158949E+00	1.33891836E-02
1.02110000E-01	1.34319154E+00	1.32930402E-02
1.02620000E-01	1.33141103E+00	1.32292501E-02
1.03130000E-01	1.31402897E+00	1.32954821E-02
1.03630000E-01	1.30978615E+00	1.34283254E-02
1.04140000E-01	1.30253103E+00	1.33864888E-02
1.04650000E-01	1.30312333E+00	1.35692676E-02
1.05150000E-01	1.27838154E+00	1.35780699E-02
1.05660000E-01	1.27096718E+00	1.33797494E-02
1.06170000E-01	1.26574051E+00	1.31635132E-02
1.06670000E-01	1.27033487E+00	1.31142145E-02
1.07180000E-01	1.23461000E+00	1.29904624E-02
1.07690000E-01	1.24942538E+00	1.28901091E-02
1.08190000E-01	1.25415154E+00	1.27662589E-02
1.08700000E-01	1.21777154E+00	1.26728542E-02
1.09210000E-01	1.20132436E+00	1.25030105E-02
1.09710000E-01	1.20794897E+00	1.26174416E-02
1.10220000E-01	1.19417256E+00	1.25027815E-02
1.10730000E-01	1.18681410E+00	1.24205393E-02
1.11230000E-01	1.16808487E+00	1.23267156E-02
1.11740000E-01	1.15837333E+00	1.23258621E-02
1.12250000E-01	1.14907487E+00	1.22543473E-02
1.12750000E-01	1.14494333E+00	1.22459359E-02
1.13260000E-01	1.11990923E+00	1.21212382E-02
1.13770000E-01	1.13714436E+00	1.19764390E-02
1.14280000E-01	1.11108359E+00	1.20707338E-02
1.14780000E-01	1.10901821E+00	1.19792218E-02
1.15290000E-01	1.10858359E+00	1.18316228E-02
1.15800000E-01	1.08678487E+00	1.17918365E-02
1.16300000E-01	1.08136462E+00	1.17243356E-02
1.16810000E-01	1.08366308E+00	1.17370927E-02
1.17320000E-01	1.08037769E+00	1.16976401E-02
1.17820000E-01	1.06268077E+00	1.16529672E-02
1.18330000E-01	1.07866333E+00	1.15046398E-02
1.18840000E-01	1.05619385E+00	1.14752392E-02
1.19340000E-01	1.04935615E+00	1.14520434E-02
1.19850000E-01	1.03154026E+00	1.14136423E-02
1.20360000E-01	1.03960000E+00	1.13280486E-02
1.20860000E-01	1.02348538E+00	1.12673748E-02
1.21370000E-01	1.01556256E+00	1.12550633E-02
1.21880000E-01	1.01658692E+00	1.12425585E-02
1.22380000E-01	1.02918308E+00	1.11577443E-02
1.22890000E-01	1.00547615E+00	1.11154750E-02
1.23400000E-01	9.87968718E-01	1.10731535E-02
1.23900000E-01	9.82894359E-01	1.10407733E-02
1.24410000E-01	9.87630513E-01	1.09878659E-02
1.24920000E-01	9.69641538E-01	1.09230238E-02
1.25420000E-01	9.76078462E-01	1.09328498E-02
1.25930000E-01	9.59774872E-01	1.07906716E-02
1.26440000E-01	9.53816667E-01	1.08465556E-02
1.26940000E-01	9.47835128E-01	1.08255449E-02
1.27450000E-01	9.52408974E-01	1.07647790E-02
1.27960000E-01	9.45184615E-01	1.06245690E-02
1.28460000E-01	9.42310000E-01	1.05568911E-02
1.28970000E-01	9.34131026E-01	1.05239826E-02
1.29480000E-01	9.21650256E-01	1.05774096E-02
1.29980000E-01	9.13560769E-01	1.05122747E-02
1.30490000E-01	9.08385385E-01	1.03893086E-02
1.31000000E-01	9.08912051E-01	1.03797945E-02
1.31500000E-01	9.07706410E-01	1.03145305E-02
1.32010000E-01	8.92162564E-01	1.01529455E-02
1.32520000E-01	8.97340000E-01	1.02881493E-02
1.33020000E-01	8.90476667E-01	1.01739711E-02
1.33530000E-01	8.79176923E-01	1.01628940E-02
1.34040000E-01	8.78989231E-01	1.01948638E-02
1.34540000E-01	8.83877949E-01	1.01590231E-02
1.35050000E-01	8.74368205E-01	1.01304930E-02
1.35560000E-01	8.71812051E-01	1.00196229E-02
1.36060000E-01	8.50581538E-01	1.00724307E-02
1.36570000E-01	8.53531282E-01	1.00494516E-02
1.37080000E-01	8.46264872E-01	9.98330691E-03
1.37580000E-01	8.50163333E-01	9.94006108E-03
1.38090000E-01	8.46543077E-01	9.95873914E-03
1.38600000E-01	8.38024359E-01	9.91735853E-03
1.39110000E-01	8.21436667E-01	9.81083786E-03
1.39610000E-01	8.40645897E-01	9.79595639E-03
1.40120000E-01	8.26380769E-01	9.77346728E-03
1.40630000E-01	8.16477692E-01	9.72097945E-03
1.41130000E-01	8.07485128E-01	9.78694324E-03
1.41640000E-01	8.12434615E-01	9.75497443E-03
1.42150000E-01	7.97077692E-01	9.67912288E-03
1.42650000E-01	8.00785897E-01	9.61424392E-03
1.43160000E-01	7.97393846E-01	9.64851411E-03
1.43670000E-01	7.78498205E-01	9.64725555E-03
1.44170000E-01	7.86014103E-01	9.56847952E-03
1.44680000E-01	7.79754103E-01	9.54769009E-03
1.45190000E-01	7.68089744E-01	9.53818539E-03
1.45690000E-01	7.75620000E-01	9.47237384E-03
1.46200000E-01	7.75846154E-01	9.53538759E-03
1.46710000E-01	7.57685385E-01	9.52012851E-03
1.47210000E-01	7.60453333E-01	9.45784605E-03
1.47720000E-01	7.56720000E-01	9.42195559E-03
1.48230000E-01	7.41918462E-01	9.43130487E-03
1.48730000E-01	7.51156667E-01	9.40441095E-03
1.49240000E-01	7.51768205E-01	9.37191571E-03
1.49750000E-01	7.45342051E-01	9.35207587E-03
1.50250000E-01	7.37415897E-01	9.35276021E-03
1.50760000E-01	7.32554359E-01	9.31984995E-03
1.51270000E-01	7.09974615E-01	9.29035265E-03
1.51770000E-01	7.11825128E-01	9.20622112E-03
1.52280000E-01	7.17317692E-01	9.20573211E-03
1.52790000E-01	7.06894615E-01	9.20739675E-03
1.53290000E-01	7.04915385E-01	9.21085495E-03
1.53800000E-01	6.97441026E-01	9.21257597E-03
1.54310000E-01	7.12555128E-01	9.13447916E-03
1.54810000E-01	6.94993590E-01	9.09801270E-03
1.55320000E-01	6.81879231E-01	9.17202018E-03
1.55830000E-01	6.86292308E-01	9.02242704E-03
1.56330000E-01	6.94563590E-01	9.00190774E-03
1.56840000E-01	6.85526667E-01	8.95504971E-03
1.57350000E-01	6.83221026E-01	8.90674215E-03
1.57850000E-01	6.71193846E-01	8.92643619E-03
1.58360000E-01	6.67819744E-01	8.93254745E-03
1.58870000E-01	6.78278974E-01	8.92738958E-03
1.59370000E-01	6.66654103E-01	8.86936733E-03
1.59880000E-01	6.65201282E-01	8.83141490E-03
1.60390000E-01	6.52553333E-01	8.83880265E-03
1.60890000E-01	6.62523077E-01	8.89329673E-03
1.61400000E-01	6.54087692E-01	8.83313231E-03
1.61910000E-01	6.51708205E-01	8.78101435E-03
1.62410000E-01	6.53408974E-01	8.81577784E-03
1.62920000E-01	6.45872821E-01	8.74506818E-03
1.63430000E-01	6.35081282E-01	8.71546111E-03
1.63930000E-01	6.46196923E-01	8.76811932E-03
1.64440000E-01	6.37301026E-01	8.66623540E-03
1.64950000E-01	6.34067179E-01	8.72551967E-03
1.65450000E-01	6.31171538E-01	8.69240555E-03
1.65960000E-01	6.28030000E-01	8.63771603E-03
1.66470000E-01	6.17643077E-01	8.64185817E-03
1.66970000E-01	6.12258462E-01	8.55983221E-03
1.67480000E-01	6.28601795E-01	8.62282105E-03
1.67990000E-01	6.24352051E-01	8.59673331E-03
1.68490000E-01	6.17442308E-01	8.48758893E-03
1.69000000E-01	6.17306923E-01	8.58986741E-03
1.69510000E-01	6.10890000E-01	8.62875335E-03
1.70010000E-01	6.00543077E-01	8.67494600E-03
1.70520000E-01	6.04584103E-01	8.70910655E-03
1.71030000E-01	6.06441026E-01	8.75925302E-03
1.71530000E-01	6.01990769E-01	8.65439317E-03
1.72040000E-01	5.97205385E-01	8.73398161E-03
1.72550000E-01	5.85119744E-01	8.79215143E-03
1.73050000E-01	5.94101026E-01	8.77755924E-03
1.73560000E-01	5.86018974E-01	8.78496310E-03
1.74070000E-01	5.89913077E-01	8.71816936E-03
1.74570000E-01	5.82283333E-01	8.77474795E-03
1.75080000E-01	5.78662308E-01	8.80027910E-03
1.75590000E-01	5.73215128E-01	8.76471231E-03
1.76100000E-01	5.73468974E-01	8.80552494E-03
1.76600000E-01	5.67430000E-01	8.74565012E-03
1.77110000E-01	5.84127179E-01	8.77574364E-03
1.77620000E-01	5.75325385E-01	8.78599404E-03
1.78120000E-01	5.62268974E-01	8.81126387E-03
1.78630000E-01	5.69943077E-01	8.76245142E-03
1.79140000E-01	5.60597949E-01	8.72436652E-03
1.79640000E-01	5.61732051E-01	8.71825462E-03
1.80150000E-01	5.49776154E-01	8.82366245E-03
1.80660000E-01	5.56779487E-01	8.89383243E-03
1.81160000E-01	5.46334615E-01	8.92812467E-03
1.81670000E-01	5.38422308E-01	8.94316024E-03
1.82180000E-01	5.32808462E-01	8.91243322E-03
1.82680000E-01	5.48727692E-01	8.94554238E-03
1.83190000E-01	5.42512051E-01	8.98295471E-03
1.83700000E-01	5.44463077E-01	8.97688131E-03
1.84200000E-01	5.40559231E-01	9.04454539E-03
1.84710000E-01	5.44464872E-01	9.13387641E-03
1.85220000E-01	5.20034103E-01	9.13556048E-03
1.85720000E-01	5.42091026E-01	9.12631564E-03
1.86230000E-01	5.22535128E-01	9.09918946E-03
1.86740000E-01	5.36609744E-01	9.14008760E-03
1.87240000E-01	5.17012564E-01	9.22589600E-03
1.87750000E-01	5.22240769E-01	9.19890356E-03
1.88260000E-01	5.14632821E-01	9.25127026E-03
1.88760000E-01	5.11360000E-01	9.22986881E-03
1.89270000E-01	5.12459231E-01	9.21799631E-03
1.89780000E-01	5.09398718E-01	9.22268448E-03
1.90280000E-01	5.17546154E-01	9.27493068E-03
1.90790000E-01	5.14985128E-01	9.23776841E-03
1.91300000E-01	5.16641538E-01	9.29310268E-03
1.91800000E-01	5.04102051E-01	9.31317168E-03
1.92310000E-01	5.07048205E-01	9.28595811E-03
1.92820000E-01	5.05567436E-01	9.33348360E-03
1.93320000E-01	4.96583590E-01	9.33842554E-03
1.93830000E-01	4.94215128E-01	9.33417633E-03
1.94340000E-01	4.95879744E-01	9.32712876E-03
1.94840000E-01	4.90993077E-01	9.33929682E-03
1.95350000E-01	4.87444103E-01	9.33869071E-03
1.95860000E-01	4.84848974E-01	9.38949738E-03
1.96360000E-01	4.85627692E-01	9.36414317E-03
1.96870000E-01	4.91862308E-01	9.40161827E-03
1.97380000E-01	4.81947179E-01	9.48969696E-03
1.97880000E-01	4.70413846E-01	9.39942046E-03
1.98390000E-01	4.81345385E-01	9.39165481E-03
1.98900000E-01	4.70191026E-01	9.37112551E-03
1.99400000E-01	4.89309744E-01	9.42534384E-03
1.99910000E-01	4.80638462E-01	9.46380339E-03
2.00420000E-01	4.67022308E-01	9.41622193E-03
2.00920000E-01	4.62689744E-01	9.43285807E-03
2.01430000E-01	4.70493846E-01	9.47229237E-03
2.01940000E-01	4.69296154E-01	9.46983887E-03
2.02440000E-01	4.58033333E-01	9.46226281E-03
2.02950000E-01	4.51062821E-01	9.42061314E-03
2.03460000E-01	4.73847436E-01	9.48160499E-03
2.03960000E-01	4.63289231E-01	9.46494079E-03
2.04470000E-01	4.63751026E-01	9.51980199E-03
2.04980000E-01	4.59571282E-01	9.45091398E-03
2.05480000E-01	4.55426667E-01	9.45002440E-03
2.05990000E-01	4.55840769E-01	9.48243004E-03
2.06500000E-01	4.60748205E-01	9.48356326E-03
2.07000000E-01	4.51860513E-01	9.48415921E-03
2.07510000E-01	4.65680000E-01	9.36714838E-03
2.08020000E-01	4.44960769E-01	9.33392210E-03
2.08520000E-01	4.48174359E-01	9.31017057E-03
2.09030000E-01	4.55350513E-01	9.33349382E-03
2.09540000E-01	4.58448718E-01	9.38808382E-03
2.10040000E-01	4.42896667E-01	9.38241591E-03
2.10550000E-01	4.55210513E-01	9.36710254E-03
2.11060000E-01	4.39706154E-01	9.41377544E-03
2.11560000E-01	4.43489744E-01	9.43214018E-03
2.12070000E-01	4.40358205E-01	9.36489227E-03
2.12580000E-01	4.32420000E-01	9.35071562E-03
2.13080000E-01	4.13365897E-01	9.36299361E-03
2.13590000E-01	4.31287949E-01	9.39289593E-03
2.14100000E-01	4.24500256E-01	9.33722699E-03
2.14600000E-01	4.30838205E-01	9.32956090E-03
2.15110000E-01	4.31750769E-01	9.32847968E-03
2.15620000E-01	4.40727179E-01	9.30912363E-03
2.16120000E-01	4.36384359E-01	9.29417798E-03
2.16630000E-01	4.29714872E-01	9.35756225E-03
2.17140000E-01	4.18358974E-01	9.27714868E-03
2.17640000E-01	4.17266410E-01	9.23282617E-03
2.18150000E-01	4.19802308E-01	9.24182401E-03
2.18660000E-01	4.19727692E-01	9.28181966E-03
2.19160000E-01	4.15589231E-01	9.27110535E-03
2.19670000E-01	4.21415641E-01	9.21904044E-03
2.20180000E-01	4.26890000E-01	9.17508022E-03
2.20680000E-01	4.08047436E-01	9.22746425E-03
2.21190000E-01	4.11098462E-01	9.19758174E-03
2.21700000E-01	4.10847179E-01	9.20324572E-03
2.22200000E-01	4.23310769E-01	9.15035585E-03
2.22710000E-01	4.06131538E-01	9.12382147E-03
2.23220000E-01	4.09994615E-01	9.11742856E-03
2.23720000E-01	4.00633077E-01	9.12237568E-03
2.24230000E-01	4.03019231E-01	9.05319180E-03
2.24740000E-01	4.09709231E-01	8.99631129E-03
2.25240000E-01	4.05060000E-01	8.99403449E-03
2.25750000E-01	4.02507179E-01	9.04269475E-03
2.26260000E-01	4.04863077E-01	8.95344988E-03
2.26760000E-01	3.90906923E-01	8.96359041E-03
2.27270000E-01	4.04349231E-01	8.86565876E-03
2.27780000E-01	4.00372821E-01	8.93788936E-03
2.28280000E-01	3.91434615E-01	8.88550609E-03
2.28790000E-01	3.89892308E-01	8.86272083E-03
2.29300000E-01	3.85491282E-01	8.82589735E-03
2.29800000E-01	3.93690769E-01	8.78860642E-03
2.30310000E-01	3.95872051E-01	8.77681889E-03
2.30820000E-01	3.80929487E-01	8.76940735E-03
2.31320000E-01	3.86723333E-01	8.73688517E-03
2.31830000E-01	3.82157692E-01	8.72764404E-03
2.32340000E-01	3.98049487E-01	8.64048455E-03
2.32840000E-01	3.83315128E-01	8.61676397E-03
2.33350000E-01	3.79106154E-01	8.52694996E-03
2.33860000E-01	3.91408462E-01	8.52744634E-03
2.34360000E-01	3.71338205E-01	8.50472803E-03
2.34870000E-01	3.74802051E-01	8.51223852E-03
2.35380000E-01	3.74744872E-01	8.50201100E-03
2.35880000E-01	3.78995897E-01	8.53393048E-03
2.36390000E-01	3.66651026E-01	8.53277470E-03
2.36900000E-01	3.75274359E-01	8.40013657E-03
2.37400000E-01	3.64195897E-01	8.46546327E-03
2.37910000E-01	3.77424359E-01	8.44769382E-03
2.38420000E-01	3.71339231E-01	8.43758105E-03
2.38920000E-01	3.78217436E-01	8.37342739E-03
2.39430000E-01	3.67354872E-01	8.36816548E-03
2.39940000E-01	3.68120513E-01	8.41179786E-03
2.40440000E-01	3.63306410E-01	8.34333156E-03
2.40950000E-01	3.60157179E-01	8.30163962E-03
2.41450000E-01	3.55968718E-01	8.32217379E-03
2.41960000E-01	3.69809487E-01	8.25735722E-03
2.42470000E-01	3.64153590E-01	8.25590022E-03
2.42970000E-01	3.67187692E-01	8.26792541E-03
2.43480000E-01	3.60730256E-01	8.28106852E-03
2.43990000E-01	3.65409231E-01	8.19436931E-03
2.44490000E-01	3.52317436E-01	8.20063356E-03
2.45000000E-01	3.56848974E-01	8.17756195E-03
2.45510000E-01	3.53268462E-01	8.16283231E-03
2.46010000E-01	3.45428462E-01	8.11796811E-03
2.46520000E-01	3.60464103E-01	8.15445355E-03
2.47030000E-01	3.46104359E-01	8.16369058E-03
2.47530000E-01	3.56794103E-01	8.10171740E-03
2.48040000E-01	3.45819231E-01	8.11926830E-03
2.48550000E-01	3.57977436E-01	8.08348202E-03
2.49050000E-01	3.46349744E-01	8.04657952E-03
2.49560000E-01	3.54036667E-01	8.08842159E-03
2.50070000E-01	3.46408974E-01	8.04004589E-03
2.50570000E-01	3.51319231E-01	8.02751425E-03
2.51080000E-01	3.53105897E-01	7.95895040E-03
2.51590000E-01	3.44009487E-01	8.00783904E-03
2.52090000E-01	3.40783590E-01	7.98241680E-03
2.52600000E-01	3.41013077E-01	7.94877081E-03
2.53110000E-01	3.39148205E-01	7.90360087E-03
2.53610000E-01	3.46577179E-01	7.92205618E-03
2.54120000E-01	3.39995385E-01	7.85866206E-03
2.54630000E-01	3.48088462E-01	7.86374070E-03
2.55130000E-01	3.37618205E-01	7.89815091E-03
2.55640000E-01	3.33796923E-01	7.85414813E-03
2.56150000E-01	3.39345128E-01	7.78732026E-03
2.56650000E-01	3.35053846E-01	7.83061537E-03
2.57160000E-01	3.28739487E-01	7.81065820E-03
2.57670000E-01	3.29581026E-01	7.74758377E-03
2.58170000E-01	3.28925897E-01	7.71287867E-03
2.58680000E-01	3.28663590E-01	7.67397554E-03
2.59190000E-01	3.33990513E-01	7.67377273E-03
2.59690000E-01	3.44868462E-01	7.66172530E-03
2.60200000E-01	3.28496667E-01	7.64183883E-03
2.60710000E-01	3.26713846E-01	7.62804210E-03
2.61210000E-01	3.23396923E-01	7.62797781E-03
2.61720000E-01	3.34110769E-01	7.64016901E-03
2.62230000E-01	3.30882308E-01	7.62617225E-03
2.62730000E-01	3.33376154E-01	7.61935518E-03
2.63240000E-01	3.21058974E-01	7.61160906E-03
2.63750000E-01	3.25198718E-01	7.55836769E-03
2.64250000E-01	3.20096923E-01	7.57252659E-03
2.64760000E-01	3.24223077E-01	7.60089935E-03
2.65270000E-01	3.10500769E-01	7.54998115E-03
2.65770000E-01	3.25862564E-01	7.49956827E-03
2.66280000E-01	3.23319231E-01	7.54065474E-03
2.66790000E-01	3.27358205E-01	7.49527752E-03
2.67290000E-01	3.25346923E-01	7.49049346E-03
2.67800000E-01	3.16897949E-01	7.49189894E-03
2.68310000E-01	3.09960256E-01	7.46861359E-03
2.68810000E-01	3.13753846E-01	7.48644864E-03
2.69320000E-01	3.13086410E-01	7.46254239E-03
2.69830000E-01	3.12268205E-01	7.45878306E-03
2.70330000E-01	3.13074359E-01	7.41776859E-03
2.70840000E-01	3.16410256E-01	7.40671958E-03
2.71340000E-01	3.22295641E-01	7.43700741E-03
2.71850000E-01	3.18591795E-01	7.40923733E-03
2.72360000E-01	3.14246154E-01	7.34010217E-03
2.72860000E-01	3.14655641E-01	7.36768488E-03
2.73370000E-01	3.09850000E-01	7.39382797E-03
2.73880000E-01	3.05128462E-01	7.35751220E-03
2.74380000E-01	3.14094103E-01	7.34769463E-03
2.74890000E-01	3.09566667E-01	7.32027977E-03
2.75400000E-01	3.05704103E-01	7.30847265E-03
2.75900000E-01	3.06772308E-01	7.31071187E-03
2.76410000E-01	3.12917949E-01	7.29180476E-03
2.76920000E-01	3.04565128E-01	7.30896357E-03
2.77420000E-01	3.03066923E-01	7.25295082E-03
2.77930000E-01	3.09196410E-01	7.26482410E-03
2.78440000E-01	2.98481795E-01	7.28546675E-03
2.78940000E-01	2.96094359E-01	7.25318854E-03
2.79450000E-01	2.99573846E-01	7.22465293E-03
2.79960000E-01	2.97576667E-01	7.27638823E-03
2.80460000E-01	3.02280000E-01	7.25646606E-03
2.80970000E-01	3.07859231E-01	7.22190806E-03
2.81480000E-01	3.00386923E-01	7.26230866E-03
2.81980000E-01	2.98975385E-01	7.22904661E-03
2.82490000E-01	2.88792821E-01	7.23922635E-03
2.83000000E-01	2.98132051E-01	7.23131553E-03
2.83500000E-01	2.97654359E-01	7.17952578E-03
2.84010000E-01	2.93857949E-01	7.16654052E-03
2.84520000E-01	2.94539487E-01	7.09541501E-03
2.85020000E-01	2.98223846E-01	7.12247058E-03
2.85530000E-01	2.98241282E-01	7.15437490E-03
2.86040000E-01	2.84988718E-01	7.16187985E-03
2.86540000E-01	2.96650256E-01	7.16290844E-03
2.87050000E-01	2.92334615E-01	7.14941071E-03
2.87560000E-01	2.99390513E-01	7.14202455E-03
2.88060000E-01	2.85509231E-01	7.14147916E-03
2.88570000E-01	2.90616667E-01	7.17038758E-03
2.89080000E-01	2.92951795E-01	7.15127236E-03
2.89580000E-01	2.84927436E-01	7.16303779E-03
2.90090000E-01	2.86514615E-01	7.12698473E-03
2.90590000E-01	2.86202564E-01	7.21196219E-03
2.91100000E-01	2.91003077E-01	7.18471518E-03
2.91610000E-01	2.83812308E-01	7.12750456E-03
2.92110000E-01	2.81737949E-01	7.16225301E-03
2.92620000E-01	2.80968718E-01	7.18128795E-03
2.93130000E-01	2.85711538E-01	7.20962357E-03
2.93630000E-01	2.69839744E-01	7.19522846E-03
2.94140000E-01	2.78965897E-01	7.20534071E-03
2.94650000E-01	2.76764359E-01	7.19980764E-03
2.95150000E-01	2.79258462E-01	7.18107467E-03
2.95660000E-01	2.84174615E-01	7.16457671E-03
2.96170000E-01	2.78301282E-01	7.17206594E-03
2.96670000E-01	2.79274872E-01	7.12642556E-03
2.97180000E-01	2.79035641E-01	7.16592836E-03
2.97690000E-01	2.78535385E-01	7.16233059E-03
2.98190000E-01	2.74071026E-01	7.15998673E-03
2.98700000E-01	2.64619744E-01	7.08874076E-03
2.99210000E-01	2.71187179E-01	7.15413316E-03
2.99710000E-01	2.71449487E-01	7.11574773E-03
3.00220000E-01	2.77336410E-01	7.14493562E-03
3.00730000E-01	2.74431026E-01	7.11225022E-03
3.01230000E-01	2.71361282E-01	7.11555554E-03
3.01740000E-01	2.74454615E-01	7.16136363E-03
3.02250000E-01	2.69715128E-01	7.08144735E-03
3.02750000E-01	2.63671026E-01	7.09821553E-03
3.03260000E-01	2.62165128E-01	7.06559825E-03
3.03770000E-01	2.72316154E-01	7.04860628E-03
3.04270000E-01	2.68554103E-01	7.02735348E-03
3.04780000E-01	2.66285385E-01	7.02233306E-03
3.05290000E-01	2.65156923E-01	7.01088033E-03
3.05790000E-01	2.55935641E-01	7.00771031E-03
3.06300000E-01	2.66312051E-01	6.94855397E-03
3.06800000E-01	2.65983077E-01	6.96093449E-03
3.07310000E-01	2.67335128E-01	6.97028420E-03
3.07820000E-01	2.63905385E-01	6.93897548E-03
3.08320000E-01	2.60160256E-01	6.94925492E-03
3.08830000E-01	2.68441282E-01	6.94613630E-03
3.09340000E-01	2.64132308E-01	6.96637880E-03
3.09840000E-01	2.61759231E-01	7.05948769E-03
3.10350000E-01	2.57801026E-01	7.09221169E-03
3.10860000E-01	2.61437436E-01	7.20881779E-03
3.11360000E-01	2.58749744E-01	7.21518457E-03
3.11870000E-01	2.73335128E-01	7.23193822E-03
3.12380000E-01	2.54216154E-01	7.31502040E-03
3.12880000E-01	2.62132308E-01	7.31351031E-03
3.13390000E-01	2.50479744E-01	7.36004887E-03
3.13900000E-01	2.53258718E-01	7.39169375E-03
3.14400000E-01	2.55973077E-01	7.41733200E-03
3.14910000E-01	2.56021795E-01	7.45357951E-03
3.15420000E-01	2.55840256E-01	7.45235797E-03
3.15920000E-01	2.47213846E-01	7.48719599E-03
3.16430000E-01	2.52087692E-01	7.51591342E-03
3.16940000E-01	2.45475641E-01	7.55397164E-03
3.17440000E-01	2.51043590E-01	7.55399916E-03
3.17950000E-01	2.50792564E-01	7.59238999E-03
3.18450000E-01	2.56790513E-01	7.56846501E-03
3.18960000E-01	2.46594872E-01	7.59681259E-03
3.19470000E-01	2.50413590E-01	7.60720987E-03
3.19970000E-01	2.42429231E-01	7.58445250E-03
3.20480000E-01	2.54603846E-01	7.60013766E-03
3.20990000E-01	2.47676923E-01	7.58702585E-03
3.21490000E-01	2.42811282E-01	7.62319208E-03
3.22000000E-01	2.49577179E-01	7.57250377E-03
3.22510000E-01	2.46631538E-01	7.59284804E-03
3.23010000E-01	2.45322051E-01	7.58353243E-03
3.23520000E-01	2.45238974E-01	7.58352450E-03
3.24030000E-01	2.44553846E-01	7.60707340E-03
3.24530000E-01	2.45367436E-01	7.58154328E-03
3.25040000E-01	2.46010769E-01	7.62832724E-03
3.25550000E-01	2.38799231E-01	7.57866704E-03
3.26050000E-01	2.43223590E-01	7.63213473E-03
3.26560000E-01	2.47728718E-01	7.59035604E-03
3.27070000E-01	2.39594872E-01	7.58571913E-03
3.27570000E-01	2.42038462E-01	7.61289909E-03
3.28080000E-01	2.49123590E-01	7.62658784E-03
3.28590000E-01	2.47160000E-01	7.63508664E-03
3.29090000E-01	2.43394872E-01	7.63015093E-03
3.29600000E-01	2.50646154E-01	7.63026893E-03
3.30100000E-01	2.42045385E-01	7.65484593E-03
3.30610000E-01	2.40981795E-01	7.63776789E-03
3.31120000E-01	2.39288974E-01	7.66807678E-03
3.31620000E-01	2.40549487E-01	7.65883680E-03
3.32130000E-01	2.39244359E-01	7.69413296E-03
3.32640000E-01	2.30632308E-01	7.68365724E-03
3.33140000E-01	2.43374872E-01	7.71600981E-03
3.33650000E-01	2.35467949E-01	7.69057863E-03
3.34160000E-01	2.36114103E-01	7.72883840E-03
3.34660000E-01	2.42780000E-01	7.71935302E-03
3.35170000E-01	2.28597179E-01	7.69422550E-03
3.35680000E-01	2.37355897E-01	7.75292077E-03
3.36180000E-01	2.30101026E-01	7.73610492E-03
3.36690000E-01	2.33841282E-01	7.73543220E-03
3.37200000E-01	2.43676667E-01	7.74455222E-03
3.37700000E-01	2.35935128E-01	7.72564558E-03
3.38210000E-01	2.30169487E-01	7.77448764E-03
3.38720000E-01	2.34622821E-01	7.75085691E-03
3.39220000E-01	2.24848974E-01	7.78943263E-03
3.39730000E-01	2.24799231E-01	7.75282407E-03
3.40230000E-01	2.37502564E-01	7.75748796E-03
3.40740000E-01	2.39510000E-01	7.78989708E-03
3.41250000E-01	2.42671282E-01	7.79789796E-03
3.41750000E-01	2.32452051E-01	7.83197760E-03
3.42260000E-01	2.20998462E-01	7.79375161E-03
3.42770000E-01	2.24787949E-01	7.81326290E-03
3.43270000E-01	2.36220000E-01	7.79763751E-03
3.43780000E-01	2.42236667E-01	7.83051958E-03
3.44290000E-01	2.29748205E-01	7.77874667E-03
3.44790000E-01	2.26744872E-01	7.86730281E-03
3.45300000E-01	2.26727436E-01	7.84049800E-03
3.45810000E-01	2.30256410E-01	7.83057302E-03
3.46310000E-01	2.22956154E-01	7.85981951E-03
3.46820000E-01	2.28408974E-01	7.83355457E-03
3.47330000E-01	2.18036923E-01	7.84628397E-03
3.47830000E-01	2.20175385E-01	7.88324803E-03
3.48340000E-01	2.09910513E-01	7.88398122E-03
3.48840000E-01	2.32648974E-01	7.93967057E-03
3.49350000E-01	2.24993077E-01	7.87712630E-03
3.49860000E-01	2.27260256E-01	7.93653773E-03
3.50360000E-01	2.25964615E-01	7.89855858E-03
3.50870000E-01	2.25017692E-01	7.89601870E-03
3.51380000E-01	2.12379487E-01	7.87497671E-03
3.51880000E-01	2.28867692E-01	7.85138542E-03
3.52390000E-01	2.20794615E-01	7.89200470E-03
3.52900000E-01	2.18521795E-01	7.83752247E-03
3.53400000E-01	2.16964103E-01	7.83608238E-03
3.53910000E-01	2.25707692E-01	7.68465750E-03
3.54420000E-01	2.26263077E-01	7.63532862E-03
3.54920000E-01	2.13877692E-01	7.56555886E-03
3.55430000E-01	2.26265128E-01	7.55996677E-03
3.55940000E-01	2.14244103E-01	7.46839011E-03
3.56440000E-01	2.17873846E-01	7.42084439E-03
3.56950000E-01	2.21816923E-01	7.42812816E-03
3.57450000E-01	2.22333333E-01	7.45849564E-03
3.57960000E-01	2.18240769E-01	7.54188937E-03
3.58470000E-01	2.16041538E-01	7.56497549E-03
3.58970000E-01	2.21041282E-01	7.56971841E-03
3.59480000E-01	2.12904103E-01	7.57670315E-03
3.59990000E-01	2.14631795E-01	7.54233750E-03
3.60490000E-01	2.13745641E-01	7.57893915E-03
3.61000000E-01	2.20745897E-01	7.56720994E-03
3.61510000E-01	2.15170769E-01	7.57298205E-03
3.62010000E-01	2.10630000E-01	7.57801806E-03
3.62520000E-01	2.14726410E-01	7.63268470E-03
3.63030000E-01	2.17509487E-01	7.58466933E-03
3.63530000E-01	2.13006923E-01	7.66013053E-03
3.64040000E-01	2.17741795E-01	7.62833632E-03
3.64550000E-01	2.13116410E-01	7.68123775E-03
3.65050000E-01	2.13447949E-01	7.67634370E-03
3.65560000E-01	2.04981795E-01	7.70758574E-03
3.66060000E-01	2.14873077E-01	7.78104554E-03
3.66570000E-01	2.13037949E-01	7.72248709E-03
3.67080000E-01	2.12554359E-01	7.77574378E-03
3.67580000E-01	2.19642821E-01	7.78705343E-03
3.68090000E-01	2.05587436E-01	7.88595161E-03
3.68600000E-01	2.04875128E-01	7.95789819E-03
3.69100000E-01	2.04405385E-01	8.07524346E-03
3.69610000E-01	2.18180769E-01	8.06710632E-03
3.70120000E-01	2.09747692E-01	8.09118229E-03
3.70620000E-01	2.06831795E-01	8.11021212E-03
3.71130000E-01	2.02672821E-01	8.16399843E-03
3.71640000E-01	2.01144872E-01	8.15368432E-03
3.72140000E-01	2.06103333E-01	8.07217496E-03
3.72650000E-01	2.08571538E-01	8.07638882E-03
3.73150000E-01	1.99079487E-01	8.15787389E-03
3.73660000E-01	2.14358974E-01	8.12159658E-03
3.74170000E-01	2.06797179E-01	8.17068819E-03
3.74670000E-01	2.08862051E-01	8.22331692E-03
3.75180000E-01	1.98081795E-01	8.27345329E-03
3.75690000E-01	1.96508462E-01	8.28249074E-03
3.76190000E-01	2.03392821E-01	8.34322048E-03
3.76700000E-01	1.98984359E-01	8.36826047E-03
3.77210000E-01	1.98977436E-01	8.39127167E-03
3.77710000E-01	2.02967692E-01	8.40869648E-03
3.78220000E-01	1.99602564E-01	8.47908750E-03
3.78730000E-01	2.04228718E-01	8.52711913E-03
3.79230000E-01	1.98100000E-01	8.51510084E-03
3.79740000E-01	2.02605385E-01	8.55899846E-03
3.80240000E-01	2.11616410E-01	8.62350886E-03
3.80750000E-01	1.96489487E-01	8.64995487E-03
3.81260000E-01	1.92436410E-01	8.69747780E-03
3.81760000E-01	1.99396923E-01	8.68722914E-03
3.82270000E-01	1.90606154E-01	8.81051875E-03
3.82780000E-01	1.85887179E-01	8.78538163E-03
3.83280000E-01	2.02275641E-01	8.81736410E-03
3.83790000E-01	1.94128718E-01	8.81116133E-03
3.84300000E-01	1.98822051E-01	8.91748190E-03
3.84800000E-01	2.06925385E-01	8.93875231E-03
3.85310000E-01	1.86378205E-01	8.93686092E-03
3.85820000E-01	1.85236667E-01	8.98170447E-03
3.86320000E-01	1.90212564E-01	9.03362148E-03
3.86830000E-01	1.92039744E-01	9.04713128E-03
3.87330000E-01	1.82198205E-01	9.06061848E-03
3.87840000E-01	1.93370000E-01	9.14375396E-03
3.88350000E-01	1.83170256E-01	9.15189501E-03
3.88850000E-01	1.95277949E-01	9.18830540E-03
3.89360000E-01	1.88240000E-01	9.25011555E-03
3.89870000E-01	1.87682564E-01	9.25510825E-03
3.90370000E-01	1.89460769E-01	9.36520428E-03
3.90880000E-01	1.86040000E-01	9.26514501E-03
3.91390000E-01	1.83017949E-01	9.45292774E-03
3.91890000E-01	1.86987436E-01	9.43452063E-03
3.92400000E-01	1.82825128E-01	9.47577748E-03
3.92900000E-01	1.77351026E-01	9.49805472E-03
3.93410000E-01	1.91098718E-01	9.52785697E-03
3.93920000E-01	1.90290256E-01	9.63130608E-03
3.94420000E-01	1.87156154E-01	1.00819166E-02
3.94930000E-01	1.88468718E-01	9.67584249E-03
3.95440000E-01	1.79866410E-01	9.81431453E-03
3.95940000E-01	1.78513077E-01	9.72611916E-03
3.96450000E-01	1.94072821E-01	9.80615337E-03
3.96960000E-01	1.84217949E-01	9.87041071E-03
3.97460000E-01	1.83020256E-01	9.88810063E-03
3.97970000E-01	1.72140513E-01	9.93597332E-03
3.98470000E-01	1.84396154E-01	1.00693077E-02
3.98980000E-01	2.00215641E-01	1.00117738E-02
3.99490000E-01	1.87674615E-01	9.99730325E-03
3.99990000E-01	1.90580256E-01	1.00358834E-02
4.00500000E-01	1.85659487E-01	1.02206756E-02
4.01010000E-01	1.90374103E-01	1.01711776E-02
4.01510000E-01	1.87737949E-01	1.01356844E-02
4.02020000E-01	1.88035128E-01	1.03195773E-02
4.02530000E-01	1.77198205E-01	1.02023318E-02
4.03030000E-01	1.94158462E-01	1.02888299E-02
4.03540000E-01	1.76086154E-01	1.03345722E-02
4.04050000E-01	1.73676923E-01	1.04189669E-02
4.04550000E-01	1.77356410E-01	1.04012316E-02
4.05060000E-01	1.80635128E-01	1.04404602E-02
4.05560000E-01	1.80404103E-01	1.04947379E-02
4.06070000E-01	1.82700256E-01	1.05117256E-02
4.06580000E-01	1.84279487E-01	1.05181608E-02
4.07080000E-01	1.70630256E-01	1.05829454E-02
4.07590000E-01	1.65149487E-01	1.06749869E-02
4.08100000E-01	1.85660256E-01	1.06033024E-02
4.08600000E-01	1.73046154E-01	1.06453196E-02
4.09110000E-01	1.83374615E-01	1.06420024E-02
4.09620000E-01	1.63748974E-01	1.07112534E-02
4.10120000E-01	1.71758974E-01	1.06908560E-02
4.10630000E-01	1.79326667E-01	1.07367207E-02
4.11130000E-01	1.77127179E-01	1.07531168E-02
4.11640000E-01	1.74359487E-01	1.06254166E-02
4.12150000E-01	1.79050769E-01	1.06651986E-02
4.12650000E-01	1.75566923E-01	1.07459887E-02
4.13160000E-01	1.81356923E-01	1.07609386E-02
4.13670000E-01	1.79241795E-01	1.07693782E-02
4.14170000E-01	1.60775897E-01	1.07947204E-02
4.14680000E-01	1.80632308E-01	1.09114960E-02
4.15180000E-01	1.62752051E-01	1.08248159E-02
4.15690000E-01	1.76873333E-01	1.08635155E-02
4.16200000E-01	1.54133077E-01	1.09357709E-02
4.16700000E-01	1.60845641E-01	1.10871480E-02
4.17210000E-01	1.90915385E-01	1.09891996E-02
4.17720000E-01	1.78670000E-01	1.11405926E-02
4.18220000E-01	1.68521795E-01	1.10459201E-02
4.18730000E-01	1.73399231E-01	1.11170015E-02
4.19240000E-01	1.75620769E-01	1.11300781E-02
4.19740000E-01	1.55225385E-01	1.12506421E-02
4.20250000E-01	1.75332564E-01	1.12991510E-02
4.20750000E-01	1.77380000E-01	1.13361464E-02
4.21260000E-01	1.67212051E-01	1.13832679E-02
4.21770000E-01	1.56988718E-01	1.14319794E-02
4.22270000E-01	1.60132821E-01	1.15933072E-02
4.22780000E-01	1.78929744E-01	1.15638919E-02
4.23290000E-01	1.63017436E-01	1.15814213E-02
4.23790000E-01	1.64385128E-01	1.17822970E-02
4.24300000E-01	1.66435641E-01	1.17913122E-02
4.24810000E-01	1.79743077E-01	1.18242230E-02
4.25310000E-01	1.68320000E-01	1.19611565E-02
4.25820000E-01	1.63514103E-01	1.21737828E-02
4.26320000E-01	1.49874103E-01	1.21501158E-02
4.26830000E-01	1.62217436E-01	1.21939925E-02
4.27340000E-01	1.59273590E-01	1.23938894E-02
4.27840000E-01	1.76259231E-01	1.22982473E-02
4.28350000E-01	1.49364615E-01	1.24426842E-02
4.28860000E-01	1.70194103E-01	1.26147723E-02
4.29360000E-01	1.59123590E-01	1.27198878E-02
4.29870000E-01	1.67305641E-01	1.26418451E-02
4.30370000E-01	1.59156410E-01	1.27966409E-02
4.30880000E-01	1.46572308E-01	1.29101950E-02
4.31390000E-01	1.63873846E-01	1.30445330E-02
4.31890000E-01	1.55928974E-01	1.30526206E-02
4.32400000E-01	1.54173077E-01	1.32377107E-02
4.32910000E-01	1.58088205E-01	1.34719180E-02
4.33410000E-01	1.52186667E-01	1.33233539E-02
4.33920000E-01	1.80040769E-01	1.34691637E-02
4.34430000E-01	1.63688974E-01	1.36712443E-02
4.34930000E-01	1.54991538E-01	1.38469986E-02
4.35440000E-01	1.57845897E-01	1.37534864E-02
4.35940000E-01	1.53918718E-01	1.39331791E-02
4.36450000E-01	1.49973333E-01	1.40437168E-02
4.36960000E-01	1.81014615E-01	1.41479328E-02
4.37460000E-01	1.51844872E-01	1.42070078E-02
4.37970000E-01	1.28370769E-01	1.44549641E-02
4.38480000E-01	1.48252821E-01	1.44314004E-02
4.38980000E-01	1.61842564E-01	1.44753592E-02
4.39490000E-01	1.72257692E-01	1.48177567E-02
4.39990000E-01	1.60805128E-01	1.48756764E-02
