## Supplementary material for "Disordered proteins interact with the chemical environment to tune their protective function during drying": File S1: 10T Fit - 4.csv

#q**2_data	ln(I(q))_data	error_data	q**2_fit	ln(I(q))_fit	normalized_residual
0.00012996	1.9897767948886689	0.9092196581909473	0.00025472159999999995	1.5515786585218838	0.01257859190831263
0.0001418481	1.8002386442044658	0.9806137582107399	0.00027126089999999993	1.5430146441128856	0.00318791480468135
0.00015425640000000002	1.8350637419450269	0.7509372318399746	0.0002883204	1.53418127124884	0.14606890967368028
0.00016692639999999997	1.704980399798389	0.4674542760414369	0.00030555039999999995	1.5252596138469527	-0.19769733262377542
0.00018036489999999998	1.6329991262097514	0.41740183650317914	0.00032364009999999996	1.5158928056111474	0.03712102951717502
0.00019432359999999998	1.6251906440801704	0.3214619251420344	0.00034224999999999994	1.506256638920295	-0.29715776680937656
0.0002085136	1.5895824142202784	0.2288528876223192	0.000361	1.4965479287470278	-0.12706579176438426
0.0002235025	1.5883991700223272	0.20642516574575626	0.0003806401	1.4863783266844155	0.39686520748258475
0.00023901159999999998	1.5572788096584051	0.16995052385536208	0.00040080039999999996	1.475939366166756	0.22645486826639288
0.00025472159999999995	1.5531770791775619	0.1270746890692695	0.0004210704	1.4654436032221094	-0.16525147860568992
0.00027126089999999993	1.5433342609854999	0.10025891286207966	0.0004422609	1.4544712073326898	0.3744754566770888
0.0002883204	1.5468313031524985	0.0866031788141553	0.0004639716	1.4432294529882232	0.27447334637470566
0.00030555039999999995	1.5103083352086841	0.07562711362788792	0.0004857616	1.4319466372721972	-0.5203342876457858
0.00032364009999999996	1.5180336075593415	0.057670866784651165	0.0005085025	1.4201714475559704	-0.39541174875090546
0.00034224999999999994	1.491417963215915	0.04993534533424718	0.0005317636000000001	1.4081268993846967	0.44849163362828887
0.000361	1.4909813252428017	0.04380882869362793	0.0005550736000000001	1.396057030897291	0.8392845636076922
0.0003806401	1.5007920659821907	0.036318979406648376	0.0005793649	1.3834790473542573	-0.48825478563107894
0.00040080039999999996	1.483271761702593	0.03237905897969717	0.0006041764	1.3706317053561765	-0.5958545736966091
0.0004210704	1.460890244047219	0.027554120624574824	0.0006295081	1.3575150049030487	-0.13227102994336987
0.0004422609	1.4636929939987853	0.024625877348345135	0.0006548481000000001	1.3443940067275506	-0.20476935673671326
0.0004639716	1.448726506028836	0.020027638797058947	0.0006812100000000001	1.3307438709026627	-0.014017015276776488
0.0004857616	1.4222923049957465	0.018554095906558345	0.0007080921	1.3168243766227277	0.34820253928529654
0.0005085025	1.41336325056576	0.01721799367802599	0.0007349520999999999	1.30291632567585	0.10049843043611806
0.0005317636000000001	1.414998888378271	0.015322446347504761
0.0005550736000000001	1.4079380328493476	0.014156106840551994
0.0005793649	1.3768938948634726	0.0134871232900939
0.0006041764	1.3629374140061155	0.012913035646141994
0.0006295081	1.3559069680667735	0.012157135519120515
0.0006548481000000001	1.3420987918651102	0.0112087809378215
0.0006812100000000001	1.3305923573761682	0.010809257427683629
0.0007080921	1.3204548126798814	0.010426219362458975
0.0007349520999999999	1.3039248729659272	0.01003545314788015
0.0007628644	1.2776677815661406	0.00987489723957816
0.0007912968999999999	1.2771244963180692	0.009753910397594667
0.0008196769	1.2601059030432689	0.009395177517503102
