## Supplementary material for "Disordered proteins interact with the chemical environment to tune their protective function during drying": File S1: 100S - 4.csv

Q	I(Q)	Error
1.14000000E-02	3.42708462E+00	6.49245764E+00
1.19100000E-02	2.86622333E+00	5.79732886E+00
1.24200000E-02	2.09773718E+00	4.58399099E+00
1.29200000E-02	2.27698949E+00	2.49782463E+00
1.34300000E-02	1.84056410E+00	2.08077010E+00
1.39400000E-02	1.90414872E+00	1.59692816E+00
1.44400000E-02	2.04865385E+00	1.09030475E+00
1.49500000E-02	1.94040128E+00	9.81359886E-01
1.54600000E-02	1.78596410E+00	7.88033600E-01
1.59600000E-02	1.86926615E+00	5.84154551E-01
1.64700000E-02	1.72824692E+00	4.55208163E-01
1.69800000E-02	1.72881231E+00	3.95608305E-01
1.74800000E-02	1.74234410E+00	3.30992457E-01
1.79900000E-02	1.87180282E+00	2.57934914E-01
1.85000000E-02	1.80235821E+00	2.13203956E-01
1.90000000E-02	1.71644436E+00	1.88295258E-01
1.95100000E-02	1.65825692E+00	1.57496938E-01
2.00200000E-02	1.64411744E+00	1.34995737E-01
2.05200000E-02	1.67478487E+00	1.13190037E-01
2.10300000E-02	1.67311385E+00	1.01365623E-01
2.15400000E-02	1.56319179E+00	8.09761213E-02
2.20400000E-02	1.58100256E+00	7.13222103E-02
2.25500000E-02	1.55343641E+00	6.63917446E-02
2.30600000E-02	1.45926795E+00	5.80891194E-02
2.35600000E-02	1.51137641E+00	5.28244635E-02
2.40700000E-02	1.46050000E+00	4.76731056E-02
2.45800000E-02	1.45817641E+00	4.52478610E-02
2.50900000E-02	1.42913231E+00	4.16845776E-02
2.55900000E-02	1.42231590E+00	3.78584754E-02
2.61000000E-02	1.44657538E+00	3.61112398E-02
2.66100000E-02	1.39552231E+00	3.41579575E-02
2.71100000E-02	1.35259308E+00	3.18027542E-02
2.76200000E-02	1.37308205E+00	3.07220543E-02
2.81300000E-02	1.34639974E+00	2.99332100E-02
2.86300000E-02	1.35238513E+00	2.86470948E-02
2.91400000E-02	1.30528821E+00	2.87072339E-02
2.96500000E-02	1.29720308E+00	2.80652981E-02
3.01500000E-02	1.31195128E+00	2.72249184E-02
3.06600000E-02	1.24415615E+00	2.72117911E-02
3.11700000E-02	1.24055897E+00	2.63591644E-02
3.16700000E-02	1.23294308E+00	2.63214252E-02
3.21800000E-02	1.19267051E+00	2.62544832E-02
3.26900000E-02	1.16603103E+00	2.54748308E-02
3.31900000E-02	1.17096974E+00	2.52290411E-02
3.37000000E-02	1.16511667E+00	2.44754841E-02
3.42100000E-02	1.16293949E+00	2.46129424E-02
3.47100000E-02	1.12189718E+00	2.42040382E-02
3.52200000E-02	1.13358205E+00	2.40321725E-02
3.57300000E-02	1.10575974E+00	2.34329699E-02
3.62300000E-02	1.05867128E+00	2.33006090E-02
3.67400000E-02	1.04268308E+00	2.31422229E-02
3.72500000E-02	1.06075641E+00	2.27870164E-02
3.77500000E-02	1.02634513E+00	2.27001476E-02
3.82600000E-02	1.03195590E+00	2.20694200E-02
3.87700000E-02	9.77374615E-01	2.17056850E-02
3.92700000E-02	9.63313077E-01	2.15971289E-02
3.97800000E-02	1.01306769E+00	2.12305094E-02
4.02900000E-02	9.62567179E-01	2.10932421E-02
4.08000000E-02	9.87517692E-01	2.09291895E-02
4.13000000E-02	9.13947179E-01	2.05588048E-02
4.18100000E-02	8.97922051E-01	2.06289040E-02
4.23200000E-02	9.09324872E-01	2.03125718E-02
4.28200000E-02	8.89524872E-01	2.00792450E-02
4.33300000E-02	8.87079231E-01	1.98080279E-02
4.38400000E-02	8.46449744E-01	1.98872381E-02
4.43400000E-02	8.59858718E-01	1.96364301E-02
4.48500000E-02	8.33562308E-01	1.93545960E-02
4.53600000E-02	8.20688974E-01	1.92876203E-02
4.58600000E-02	8.15012051E-01	1.87980458E-02
4.63700000E-02	7.84549487E-01	1.90885809E-02
4.68800000E-02	7.88772564E-01	1.88081893E-02
4.73800000E-02	7.54346923E-01	1.85930917E-02
4.78900000E-02	7.66388205E-01	1.84254533E-02
4.84000000E-02	7.53064103E-01	1.82770604E-02
4.89000000E-02	7.56064103E-01	1.82512380E-02
4.94100000E-02	7.26091795E-01	1.81063865E-02
4.99200000E-02	7.24121282E-01	1.76272276E-02
5.04200000E-02	7.05744103E-01	1.72371961E-02
5.09300000E-02	7.10981282E-01	1.72033788E-02
5.14400000E-02	6.94528974E-01	1.71482134E-02
5.19400000E-02	6.44401026E-01	1.68253780E-02
5.24500000E-02	6.76315641E-01	1.69241592E-02
5.29600000E-02	6.81503077E-01	1.65060583E-02
5.34600000E-02	6.54860256E-01	1.65822181E-02
5.39700000E-02	6.50252308E-01	1.65300739E-02
5.44800000E-02	6.33510000E-01	1.62997969E-02
5.49800000E-02	6.15601538E-01	1.63913187E-02
5.54900000E-02	6.18737949E-01	1.59654190E-02
5.60000000E-02	6.24479744E-01	1.61590455E-02
5.65000000E-02	6.17869231E-01	1.60786534E-02
5.70100000E-02	5.88713590E-01	1.57467637E-02
5.75200000E-02	5.74086410E-01	1.57732147E-02
5.80300000E-02	5.64617692E-01	1.55702003E-02
5.85300000E-02	5.52417179E-01	1.54921217E-02
5.90400000E-02	5.48995641E-01	1.54262326E-02
5.95500000E-02	5.40953077E-01	1.53340386E-02
6.00500000E-02	5.45835897E-01	1.50224638E-02
6.05600000E-02	5.28372051E-01	1.51508463E-02
6.10700000E-02	5.21727436E-01	1.50972804E-02
6.15700000E-02	5.20583590E-01	1.49616857E-02
6.20800000E-02	5.24065897E-01	1.47728577E-02
6.25900000E-02	4.77685128E-01	1.46748063E-02
6.30900000E-02	5.02589487E-01	1.46609410E-02
6.36000000E-02	4.93741282E-01	1.46091905E-02
6.41100000E-02	4.87479744E-01	1.44473701E-02
6.46100000E-02	4.66338462E-01	1.44513623E-02
6.51200000E-02	4.61781026E-01	1.43623813E-02
6.56300000E-02	4.58174615E-01	1.41800507E-02
6.61300000E-02	4.71954872E-01	1.41787085E-02
6.66400000E-02	4.53448974E-01	1.42106757E-02
6.71500000E-02	4.44965641E-01	1.39736744E-02
6.76500000E-02	4.41555128E-01	1.38404347E-02
6.81600000E-02	4.31980256E-01	1.38775004E-02
6.86700000E-02	4.22949487E-01	1.36686678E-02
6.91700000E-02	4.13630769E-01	1.36310927E-02
6.96800000E-02	4.09519231E-01	1.36188346E-02
7.01900000E-02	4.02844872E-01	1.33856795E-02
7.06900000E-02	4.00514359E-01	1.34571156E-02
7.12000000E-02	4.03539231E-01	1.33968903E-02
7.17100000E-02	3.88850000E-01	1.33212224E-02
7.22100000E-02	3.95205641E-01	1.32255751E-02
7.27200000E-02	3.77652821E-01	1.30579405E-02
7.32300000E-02	3.83029744E-01	1.32624185E-02
7.37300000E-02	3.71679487E-01	1.29245273E-02
7.42400000E-02	3.75230256E-01	1.29275849E-02
7.47500000E-02	3.62143077E-01	1.28180332E-02
7.52600000E-02	3.78586410E-01	1.27767054E-02
7.57600000E-02	3.55844872E-01	1.27518923E-02
7.62700000E-02	3.60208462E-01	1.27067024E-02
7.67800000E-02	3.68880256E-01	1.26274891E-02
7.72800000E-02	3.55898974E-01	1.22932290E-02
7.77900000E-02	3.46896667E-01	1.23749404E-02
7.83000000E-02	3.42715897E-01	1.22718463E-02
7.88000000E-02	3.33871538E-01	1.22128365E-02
7.93100000E-02	3.25272821E-01	1.21031240E-02
7.98200000E-02	3.31064103E-01	1.20401978E-02
8.03200000E-02	3.19206154E-01	1.23204000E-02
8.08300000E-02	3.11583077E-01	1.23009211E-02
8.13400000E-02	3.26418718E-01	1.23243606E-02
8.18400000E-02	3.22345897E-01	1.24431316E-02
8.23500000E-02	3.18961282E-01	1.22749231E-02
8.28600000E-02	3.01856923E-01	1.23163536E-02
8.33600000E-02	3.11976667E-01	1.24195676E-02
8.38700000E-02	2.84370769E-01	1.24161305E-02
8.43800000E-02	3.00510256E-01	1.22986433E-02
8.48800000E-02	2.92147179E-01	1.22833711E-02
8.53900000E-02	2.87797436E-01	1.23591141E-02
8.59000000E-02	2.92267949E-01	1.22721226E-02
8.64000000E-02	2.69490000E-01	1.23253867E-02
8.69100000E-02	2.82710769E-01	1.22155811E-02
8.74200000E-02	2.79519487E-01	1.22917656E-02
8.79200000E-02	2.84026154E-01	1.21467887E-02
8.84300000E-02	2.69161538E-01	1.22929758E-02
8.89400000E-02	2.73678462E-01	1.22916024E-02
8.94400000E-02	2.69812821E-01	1.20892051E-02
8.99500000E-02	2.52991026E-01	1.23419996E-02
9.04600000E-02	2.66424359E-01	1.25672083E-02
9.09600000E-02	2.63241282E-01	1.25305389E-02
9.14700000E-02	2.53887436E-01	1.25297441E-02
9.19800000E-02	2.36478462E-01	1.24266833E-02
9.24800000E-02	2.60046667E-01	1.22378019E-02
9.29900000E-02	2.56388205E-01	1.22577545E-02
9.35000000E-02	2.52907692E-01	1.20283828E-02
9.40100000E-02	2.32187436E-01	1.20628735E-02
9.45100000E-02	2.27532051E-01	1.20549699E-02
9.50200000E-02	2.32552564E-01	1.19724055E-02
9.55300000E-02	2.20949487E-01	1.18894327E-02
9.60300000E-02	2.38808462E-01	1.19304712E-02
9.65400000E-02	2.38996410E-01	1.18061271E-02
9.70500000E-02	2.22257436E-01	1.17859430E-02
9.75500000E-02	2.26841282E-01	1.17902850E-02
9.80600000E-02	2.26242564E-01	1.17355908E-02
9.85700000E-02	2.19396154E-01	2.69909344E-01
9.90700000E-02	2.30916667E-01	1.16657646E-02
9.95800000E-02	2.11381538E-01	1.16788386E-02
1.00090000E-01	2.13510256E-01	1.16235441E-02
1.00590000E-01	2.04841795E-01	1.15443515E-02
1.01100000E-01	2.04736410E-01	1.14410705E-02
1.01610000E-01	2.14465641E-01	1.11529422E-02
1.02110000E-01	2.12093590E-01	1.10478113E-02
1.02620000E-01	2.22556154E-01	1.10379791E-02
1.03130000E-01	1.97322051E-01	1.10861691E-02
1.03630000E-01	2.05083077E-01	1.11790732E-02
1.04140000E-01	2.16323077E-01	1.11675737E-02
1.04650000E-01	1.94590256E-01	1.12604632E-02
1.05150000E-01	2.06942564E-01	1.12732279E-02
1.05660000E-01	2.15136154E-01	1.11183075E-02
1.06170000E-01	2.09197949E-01	1.09747924E-02
1.06670000E-01	1.93687436E-01	1.08464037E-02
1.07180000E-01	1.98449487E-01	1.07793921E-02
1.07690000E-01	1.95632564E-01	1.07267066E-02
1.08190000E-01	1.91216154E-01	1.06330931E-02
1.08700000E-01	1.98692051E-01	1.05044118E-02
1.09210000E-01	1.85184872E-01	1.03966042E-02
1.09710000E-01	1.99844872E-01	1.04814370E-02
1.10220000E-01	1.77689487E-01	1.03967183E-02
1.10730000E-01	1.93161026E-01	1.03326027E-02
1.11230000E-01	1.80253077E-01	1.02701534E-02
1.11740000E-01	1.82210769E-01	1.02546714E-02
1.12250000E-01	1.77112564E-01	1.02260050E-02
1.12750000E-01	1.69441282E-01	1.01759860E-02
1.13260000E-01	1.71226923E-01	1.01175872E-02
1.13770000E-01	1.54457692E-01	9.99007445E-03
1.14280000E-01	1.72154103E-01	1.00256051E-02
1.14780000E-01	1.72752051E-01	9.94488047E-03
1.15290000E-01	1.61492821E-01	9.87408792E-03
1.15800000E-01	1.64248718E-01	9.86333268E-03
1.16300000E-01	1.70690769E-01	9.74007487E-03
1.16810000E-01	1.61982564E-01	9.79507378E-03
1.17320000E-01	1.69743590E-01	9.68500354E-03
1.17820000E-01	1.74342051E-01	9.70052391E-03
1.18330000E-01	1.60655897E-01	9.60013622E-03
1.18840000E-01	1.62553846E-01	9.56400795E-03
1.19340000E-01	1.64266923E-01	9.50849727E-03
1.19850000E-01	1.60755641E-01	9.49801677E-03
1.20360000E-01	1.49446410E-01	9.47263957E-03
1.20860000E-01	1.60497436E-01	9.41242458E-03
1.21370000E-01	1.50766667E-01	9.33765640E-03
1.21880000E-01	1.57414615E-01	9.41007871E-03
1.22380000E-01	1.49490000E-01	9.26890321E-03
1.22890000E-01	1.61512564E-01	9.27995954E-03
1.23400000E-01	1.53520256E-01	9.20449809E-03
1.23900000E-01	1.42504615E-01	9.22083174E-03
1.24410000E-01	1.53270000E-01	9.19648513E-03
1.24920000E-01	1.36936667E-01	9.11033810E-03
1.25420000E-01	1.45303590E-01	9.10483569E-03
1.25930000E-01	1.47443590E-01	9.02515990E-03
1.26440000E-01	1.43192821E-01	9.04173706E-03
1.26940000E-01	1.38391282E-01	9.05466805E-03
1.27450000E-01	1.46841026E-01	8.93525566E-03
1.27960000E-01	1.43025128E-01	8.84623852E-03
1.28460000E-01	1.33468974E-01	8.78984478E-03
1.28970000E-01	1.33796923E-01	8.80515667E-03
1.29480000E-01	1.40256154E-01	8.81760745E-03
1.29980000E-01	1.38806154E-01	8.79820282E-03
1.30490000E-01	1.24991538E-01	8.66337898E-03
1.31000000E-01	1.34678974E-01	8.63454567E-03
1.31500000E-01	1.40640513E-01	8.64597777E-03
1.32010000E-01	1.36184359E-01	8.54142970E-03
1.32520000E-01	1.30604103E-01	8.58676895E-03
1.33020000E-01	1.29755385E-01	8.50643574E-03
1.33530000E-01	1.33018205E-01	8.45271139E-03
1.34040000E-01	1.31145385E-01	8.50162279E-03
1.34540000E-01	1.27426410E-01	8.50782724E-03
1.35050000E-01	1.27752564E-01	8.47828353E-03
1.35560000E-01	1.30572051E-01	8.40804908E-03
1.36060000E-01	1.23887949E-01	8.40808203E-03
1.36570000E-01	1.27562564E-01	8.39784864E-03
1.37080000E-01	1.15762821E-01	8.37799018E-03
1.37580000E-01	1.30987692E-01	8.31720657E-03
1.38090000E-01	1.25556923E-01	8.30958952E-03
1.38600000E-01	1.11168205E-01	8.27343682E-03
1.39110000E-01	1.26014359E-01	8.21499622E-03
1.39610000E-01	1.22594615E-01	8.20955979E-03
1.40120000E-01	1.39795641E-01	8.18517513E-03
1.40630000E-01	1.26237692E-01	8.10845590E-03
1.41130000E-01	1.09440513E-01	8.19387861E-03
1.41640000E-01	1.17365385E-01	8.14988268E-03
1.42150000E-01	1.25141795E-01	8.12366417E-03
1.42650000E-01	1.19387436E-01	8.06823073E-03
1.43160000E-01	1.18420000E-01	8.09739579E-03
1.43670000E-01	1.21188974E-01	8.09419061E-03
1.44170000E-01	1.21154615E-01	8.02191308E-03
1.44680000E-01	1.12997949E-01	8.03798621E-03
1.45190000E-01	1.10738205E-01	7.98968433E-03
1.45690000E-01	1.18123590E-01	7.95311359E-03
1.46200000E-01	1.12105385E-01	7.97463119E-03
1.46710000E-01	1.09625897E-01	7.99666784E-03
1.47210000E-01	1.07245641E-01	7.92270816E-03
1.47720000E-01	1.10994359E-01	7.87721289E-03
1.48230000E-01	1.17286154E-01	7.91292608E-03
1.48730000E-01	1.08334615E-01	7.89032907E-03
1.49240000E-01	1.15304359E-01	7.84790989E-03
1.49750000E-01	1.11660000E-01	7.81021585E-03
1.50250000E-01	9.74894872E-02	7.81995154E-03
1.50760000E-01	9.98492308E-02	7.81394923E-03
1.51270000E-01	9.26766667E-02	7.76642113E-03
1.51770000E-01	1.02320256E-01	7.74043146E-03
1.52280000E-01	9.59505128E-02	7.71964490E-03
1.52790000E-01	1.08504359E-01	7.72301450E-03
1.53290000E-01	1.03237692E-01	7.70728254E-03
1.53800000E-01	9.96466667E-02	7.72878262E-03
1.54310000E-01	1.04898974E-01	7.62543122E-03
1.54810000E-01	9.92184615E-02	7.61760157E-03
1.55320000E-01	9.62866667E-02	7.68785092E-03
1.55830000E-01	1.01452308E-01	7.55968553E-03
1.56330000E-01	9.45420513E-02	7.54502694E-03
1.56840000E-01	9.89117949E-02	7.51701799E-03
1.57350000E-01	9.38671795E-02	7.51111276E-03
1.57850000E-01	9.54892308E-02	7.48237051E-03
1.58360000E-01	1.07018205E-01	7.53313393E-03
1.58870000E-01	9.45751282E-02	7.50553741E-03
1.59370000E-01	8.96074359E-02	7.46594396E-03
1.59880000E-01	1.02374615E-01	7.42480157E-03
1.60390000E-01	9.79576923E-02	7.44472593E-03
1.60890000E-01	9.45192308E-02	7.45813934E-03
1.61400000E-01	9.38169231E-02	7.40594518E-03
1.61910000E-01	9.25435897E-02	7.38301089E-03
1.62410000E-01	9.74079487E-02	7.39696062E-03
1.62920000E-01	8.69905128E-02	7.35205701E-03
1.63430000E-01	9.53087179E-02	7.36493505E-03
1.63930000E-01	8.39212821E-02	7.38140388E-03
1.64440000E-01	8.61033333E-02	7.30763729E-03
1.64950000E-01	8.20002564E-02	7.32625911E-03
1.65450000E-01	8.52951282E-02	7.30566950E-03
1.65960000E-01	8.82356410E-02	7.27426034E-03
1.66470000E-01	9.18838462E-02	7.28322097E-03
1.66970000E-01	8.16458974E-02	7.22566229E-03
1.67480000E-01	8.84920513E-02	7.24497137E-03
1.67990000E-01	8.79323077E-02	7.26196345E-03
1.68490000E-01	8.44561538E-02	7.13341174E-03
1.69000000E-01	8.33861538E-02	7.22808183E-03
1.69510000E-01	8.46815385E-02	7.25648756E-03
1.70010000E-01	8.51174359E-02	7.29378367E-03
1.70520000E-01	7.91682051E-02	7.32651009E-03
1.71030000E-01	7.75482051E-02	7.39942720E-03
1.71530000E-01	7.61474359E-02	7.29977232E-03
1.72040000E-01	7.58438462E-02	7.34573783E-03
1.72550000E-01	7.74771795E-02	7.37562560E-03
1.73050000E-01	8.48335897E-02	7.37561425E-03
1.73560000E-01	8.58389744E-02	7.40982941E-03
1.74070000E-01	8.35338462E-02	7.33654314E-03
1.74570000E-01	7.81917949E-02	7.39686150E-03
1.75080000E-01	7.44292308E-02	7.39839938E-03
1.75590000E-01	7.63994872E-02	7.37483580E-03
1.76100000E-01	8.14169231E-02	7.48578808E-03
1.76600000E-01	7.94630769E-02	7.37712562E-03
1.77110000E-01	7.66500000E-02	7.39850330E-03
1.77620000E-01	7.80992308E-02	7.42191812E-03
1.78120000E-01	7.46892308E-02	7.45090006E-03
1.78630000E-01	8.37341026E-02	7.39163251E-03
1.79140000E-01	7.29341026E-02	7.36206775E-03
1.79640000E-01	7.90192308E-02	7.37732905E-03
1.80150000E-01	8.27682051E-02	7.46296997E-03
1.80660000E-01	7.74207692E-02	7.53062536E-03
1.81160000E-01	8.15043590E-02	7.55136557E-03
1.81670000E-01	7.07902564E-02	7.55099888E-03
1.82180000E-01	6.90853846E-02	7.53050653E-03
1.82680000E-01	7.34176923E-02	7.56683094E-03
1.83190000E-01	7.70753846E-02	7.60279432E-03
1.83700000E-01	6.58438462E-02	7.59553624E-03
1.84200000E-01	7.44510256E-02	7.66345119E-03
1.84710000E-01	8.14900000E-02	7.68844602E-03
1.85220000E-01	7.38984615E-02	7.68850996E-03
1.85720000E-01	6.41882051E-02	7.74140008E-03
1.86230000E-01	7.03453846E-02	7.70794617E-03
1.86740000E-01	6.04956410E-02	7.76996106E-03
1.87240000E-01	8.07815385E-02	7.80453787E-03
1.87750000E-01	7.31705128E-02	7.79178531E-03
1.88260000E-01	6.41766667E-02	7.82947118E-03
1.88760000E-01	7.34571795E-02	7.80336125E-03
1.89270000E-01	6.76089744E-02	7.81324193E-03
1.89780000E-01	6.87556410E-02	7.84247340E-03
1.90280000E-01	6.70453846E-02	7.90380339E-03
1.90790000E-01	6.36176923E-02	7.82401889E-03
1.91300000E-01	7.03435897E-02	7.89707459E-03
1.91800000E-01	7.07597436E-02	7.89881909E-03
1.92310000E-01	6.55353846E-02	7.87041556E-03
1.92820000E-01	6.30264103E-02	7.92066357E-03
1.93320000E-01	6.79287179E-02	7.91930443E-03
1.93830000E-01	6.52258974E-02	7.88851018E-03
1.94340000E-01	5.94271795E-02	7.95035442E-03
1.94840000E-01	7.71412821E-02	7.93348098E-03
1.95350000E-01	6.38120513E-02	7.93619768E-03
1.95860000E-01	7.04392308E-02	7.97843334E-03
1.96360000E-01	6.13943590E-02	7.95257460E-03
1.96870000E-01	6.48682051E-02	7.99441518E-03
1.97380000E-01	6.22328205E-02	8.02719170E-03
1.97880000E-01	5.81576923E-02	7.94688598E-03
1.98390000E-01	7.00571795E-02	7.98847235E-03
1.98900000E-01	5.66702564E-02	7.98711257E-03
1.99400000E-01	5.93638462E-02	8.00952919E-03
1.99910000E-01	5.41358974E-02	8.00057481E-03
2.00420000E-01	5.90725641E-02	7.99121801E-03
2.00920000E-01	5.72138462E-02	8.01915201E-03
2.01430000E-01	6.14535897E-02	8.03874850E-03
2.01940000E-01	7.09343590E-02	8.02477185E-03
2.02440000E-01	6.38582051E-02	8.06924755E-03
2.02950000E-01	7.09066667E-02	8.04624381E-03
2.03460000E-01	5.64071795E-02	8.07407602E-03
2.03960000E-01	5.40371795E-02	8.06713701E-03
2.04470000E-01	6.63323077E-02	8.09069302E-03
2.04980000E-01	5.08271795E-02	8.04974427E-03
2.05480000E-01	5.58941026E-02	8.04983168E-03
2.05990000E-01	5.50548718E-02	8.07224572E-03
2.06500000E-01	5.75402564E-02	8.05981356E-03
2.07000000E-01	6.51546154E-02	8.05601942E-03
2.07510000E-01	6.19620513E-02	8.00387390E-03
2.08020000E-01	5.55723077E-02	7.96296803E-03
2.08520000E-01	6.46297436E-02	7.93214890E-03
2.09030000E-01	6.37630769E-02	7.96391838E-03
2.09540000E-01	5.34512821E-02	7.98682240E-03
2.10040000E-01	6.35787179E-02	7.99997095E-03
2.10550000E-01	5.41753846E-02	8.00152702E-03
2.11060000E-01	6.07300000E-02	8.02775553E-03
2.11560000E-01	5.82676923E-02	8.05208499E-03
2.12070000E-01	6.24538462E-02	8.00513255E-03
2.12580000E-01	5.68741026E-02	7.97085283E-03
2.13080000E-01	5.05212821E-02	7.98988772E-03
2.13590000E-01	5.34010256E-02	8.01321039E-03
2.14100000E-01	6.07171795E-02	7.99138323E-03
2.14600000E-01	6.33553846E-02	7.99357411E-03
2.15110000E-01	5.43233333E-02	7.95904754E-03
2.15620000E-01	5.26458974E-02	7.95118127E-03
2.16120000E-01	5.09694872E-02	7.91340667E-03
2.16630000E-01	6.13989744E-02	7.96608747E-03
2.17140000E-01	6.05876923E-02	7.93201787E-03
2.17640000E-01	5.79830769E-02	7.87361816E-03
2.18150000E-01	5.46710256E-02	7.91938815E-03
2.18660000E-01	5.46923077E-02	7.91731558E-03
2.19160000E-01	4.60348718E-02	7.92339527E-03
2.19670000E-01	5.94828205E-02	7.86534341E-03
2.20180000E-01	5.02220513E-02	7.86386331E-03
2.20680000E-01	5.80194872E-02	7.85694444E-03
2.21190000E-01	4.80279487E-02	7.83558798E-03
2.21700000E-01	5.70641026E-02	7.83765357E-03
2.22200000E-01	5.04810256E-02	7.79806189E-03
2.22710000E-01	5.96043590E-02	7.80237520E-03
2.23220000E-01	4.36243590E-02	7.73435412E-03
2.23720000E-01	4.79889744E-02	7.77586020E-03
2.24230000E-01	5.69787179E-02	7.71740558E-03
2.24740000E-01	4.84187179E-02	7.67462557E-03
2.25240000E-01	4.08174359E-02	7.69553495E-03
2.25750000E-01	4.89151282E-02	7.70242416E-03
2.26260000E-01	4.19220513E-02	7.67710679E-03
2.26760000E-01	5.74728205E-02	7.66584666E-03
2.27270000E-01	4.44789744E-02	7.56029637E-03
2.27780000E-01	5.63648718E-02	7.61156386E-03
2.28280000E-01	5.74748718E-02	7.58492193E-03
2.28790000E-01	5.07692308E-02	7.57444448E-03
2.29300000E-01	4.83951282E-02	7.55669326E-03
2.29800000E-01	4.78676923E-02	7.52807611E-03
2.30310000E-01	4.99676923E-02	7.51346492E-03
2.30820000E-01	5.11030769E-02	7.52011508E-03
2.31320000E-01	5.51020513E-02	7.44730943E-03
2.31830000E-01	4.55551282E-02	7.42375753E-03
2.32340000E-01	5.61689744E-02	7.36160327E-03
2.32840000E-01	3.95510256E-02	7.35038726E-03
2.33350000E-01	5.20192308E-02	7.30115014E-03
2.33860000E-01	4.65851282E-02	7.29371975E-03
2.34360000E-01	5.10715385E-02	7.27778517E-03
2.34870000E-01	4.93366667E-02	7.28382683E-03
2.35380000E-01	5.10917949E-02	7.27089190E-03
2.35880000E-01	5.31817949E-02	7.27874698E-03
2.36390000E-01	4.74915385E-02	7.26866129E-03
2.36900000E-01	4.09261538E-02	7.20291836E-03
2.37400000E-01	4.84184615E-02	7.22157584E-03
2.37910000E-01	3.63043590E-02	7.19533241E-03
2.38420000E-01	3.71041026E-02	7.24676712E-03
2.38920000E-01	2.88446154E-02	7.16547002E-03
2.39430000E-01	4.21966667E-02	7.16269887E-03
2.39940000E-01	3.86953846E-02	7.19934981E-03
2.40440000E-01	4.40720513E-02	7.14739130E-03
2.40950000E-01	4.57202564E-02	7.12934405E-03
2.41450000E-01	4.49661538E-02	7.11334892E-03
2.41960000E-01	4.83115385E-02	7.08039293E-03
2.42470000E-01	4.40687179E-02	7.06088429E-03
2.42970000E-01	3.23587179E-02	7.07419659E-03
2.43480000E-01	4.46066667E-02	7.09310620E-03
2.43990000E-01	4.58915385E-02	7.01268070E-03
2.44490000E-01	4.73912821E-02	7.03919931E-03
2.45000000E-01	4.66269231E-02	7.02013997E-03
2.45510000E-01	4.65615385E-02	6.99302674E-03
2.46010000E-01	4.53764103E-02	6.97198297E-03
2.46520000E-01	3.88117949E-02	6.98983734E-03
2.47030000E-01	3.79510256E-02	7.01097585E-03
2.47530000E-01	4.28956410E-02	6.93275852E-03
2.48040000E-01	4.17651282E-02	6.95365963E-03
2.48550000E-01	4.43289744E-02	6.92511235E-03
2.49050000E-01	3.78746154E-02	6.88904987E-03
2.49560000E-01	4.03928205E-02	6.93902444E-03
2.50070000E-01	3.75517949E-02	6.89833988E-03
2.50570000E-01	4.07992308E-02	6.87184144E-03
2.51080000E-01	4.34435897E-02	6.83558146E-03
2.51590000E-01	3.95507692E-02	6.87231203E-03
2.52090000E-01	3.80900000E-02	6.85252911E-03
2.52600000E-01	4.73738462E-02	6.83319606E-03
2.53110000E-01	3.52597436E-02	6.76992330E-03
2.53610000E-01	4.05123077E-02	6.78363066E-03
2.54120000E-01	3.34228205E-02	6.76874116E-03
2.54630000E-01	4.42366667E-02	6.76753292E-03
2.55130000E-01	4.28864103E-02	6.78826723E-03
2.55640000E-01	4.68438462E-02	6.76183111E-03
2.56150000E-01	3.89984615E-02	6.70000178E-03
2.56650000E-01	3.47382051E-02	6.72103360E-03
2.57160000E-01	4.64689744E-02	6.68778156E-03
2.57670000E-01	3.90169231E-02	6.66574946E-03
2.58170000E-01	4.15082051E-02	6.62166015E-03
2.58680000E-01	3.92210256E-02	6.60611179E-03
2.59190000E-01	3.95112821E-02	6.62300086E-03
2.59690000E-01	4.05279487E-02	6.58205004E-03
2.60200000E-01	4.51935897E-02	6.57526799E-03
2.60710000E-01	3.88882051E-02	6.57941633E-03
2.61210000E-01	3.96115385E-02	6.58075488E-03
2.61720000E-01	4.07043590E-02	6.56159181E-03
2.62230000E-01	3.09882051E-02	6.56154761E-03
2.62730000E-01	3.07307692E-02	6.54701425E-03
2.63240000E-01	3.41897436E-02	6.53776100E-03
2.63750000E-01	4.37425641E-02	6.50386457E-03
2.64250000E-01	3.34474359E-02	6.54087886E-03
2.64760000E-01	4.31033333E-02	6.50607684E-03
2.65270000E-01	3.29625641E-02	6.47975940E-03
2.65770000E-01	3.33164103E-02	6.45742897E-03
2.66280000E-01	4.40197436E-02	6.50454191E-03
2.66790000E-01	3.38725641E-02	6.46882609E-03
2.67290000E-01	2.82907692E-02	6.45785101E-03
2.67800000E-01	3.04358974E-02	6.44244088E-03
2.68310000E-01	2.93574359E-02	6.41687999E-03
2.68810000E-01	4.29994872E-02	6.42429044E-03
2.69320000E-01	4.46030769E-02	6.42018421E-03
2.69830000E-01	2.90494872E-02	6.41561536E-03
2.70330000E-01	4.32130769E-02	6.40741177E-03
2.70840000E-01	3.46666667E-02	6.39179996E-03
2.71340000E-01	3.83953846E-02	6.40067923E-03
2.71850000E-01	3.85802564E-02	6.38593770E-03
2.72360000E-01	2.92851282E-02	6.34405886E-03
2.72860000E-01	3.94769231E-02	6.34895826E-03
2.73370000E-01	3.84428205E-02	6.37288496E-03
2.73880000E-01	3.51143590E-02	6.32385984E-03
2.74380000E-01	3.21951282E-02	6.32844454E-03
2.74890000E-01	3.93356410E-02	6.32331693E-03
2.75400000E-01	2.82071795E-02	6.29712906E-03
2.75900000E-01	3.19861538E-02	6.28816159E-03
2.76410000E-01	3.40594872E-02	6.29693003E-03
2.76920000E-01	3.53992308E-02	6.30859379E-03
2.77420000E-01	2.63815385E-02	6.27916193E-03
2.77930000E-01	3.10743590E-02	6.28181656E-03
2.78440000E-01	3.29074359E-02	6.26766219E-03
2.78940000E-01	3.07589744E-02	6.28427673E-03
2.79450000E-01	3.16930769E-02	6.24527982E-03
2.79960000E-01	3.11900000E-02	6.28509941E-03
2.80460000E-01	3.55753846E-02	6.25092658E-03
2.80970000E-01	4.11315385E-02	6.22963324E-03
2.81480000E-01	3.49151282E-02	6.25432489E-03
2.81980000E-01	3.48951282E-02	6.23813238E-03
2.82490000E-01	3.25423077E-02	6.25481044E-03
2.83000000E-01	2.85364103E-02	6.25359490E-03
2.83500000E-01	3.69979487E-02	6.21509303E-03
2.84010000E-01	3.96033333E-02	6.19920954E-03
2.84520000E-01	3.46789744E-02	6.12463358E-03
2.85020000E-01	3.28235897E-02	6.17833892E-03
2.85530000E-01	2.73274359E-02	6.18040784E-03
2.86040000E-01	3.48079487E-02	6.17886450E-03
2.86540000E-01	3.39851282E-02	6.17530271E-03
2.87050000E-01	2.94697436E-02	6.17527111E-03
2.87560000E-01	3.02782051E-02	6.18954729E-03
2.88060000E-01	3.30812821E-02	6.16384838E-03
2.88570000E-01	2.57866667E-02	6.16891356E-03
2.89080000E-01	3.79500000E-02	6.17079579E-03
2.89580000E-01	3.51997436E-02	6.19950672E-03
2.90090000E-01	2.55379487E-02	6.18032040E-03
2.90590000E-01	2.55935897E-02	6.22237700E-03
2.91100000E-01	3.07556410E-02	6.21908902E-03
2.91610000E-01	3.15035897E-02	6.18863400E-03
2.92110000E-01	3.39051282E-02	6.18780702E-03
2.92620000E-01	3.15289744E-02	6.21233206E-03
2.93130000E-01	3.91735897E-02	6.23538598E-03
2.93630000E-01	3.68058974E-02	6.21379055E-03
2.94140000E-01	3.68541026E-02	6.19915619E-03
2.94650000E-01	3.25689744E-02	6.21106412E-03
2.95150000E-01	3.76171795E-02	6.22150100E-03
2.95660000E-01	1.93592308E-02	6.21013758E-03
2.96170000E-01	3.26512821E-02	6.20788124E-03
2.96670000E-01	2.54666667E-02	6.18514091E-03
2.97180000E-01	3.44733333E-02	6.16931142E-03
2.97690000E-01	3.02825641E-02	6.23456012E-03
2.98190000E-01	2.96243590E-02	6.20428896E-03
2.98700000E-01	3.32597436E-02	6.16152339E-03
2.99210000E-01	3.16828205E-02	6.19049376E-03
2.99710000E-01	2.93728205E-02	6.18446595E-03
3.00220000E-01	2.82510256E-02	6.19518540E-03
3.00730000E-01	2.64917949E-02	6.14492914E-03
3.01230000E-01	3.06497436E-02	6.16750650E-03
3.01740000E-01	3.65928205E-02	6.19038305E-03
3.02250000E-01	2.44848718E-02	6.14773707E-03
3.02750000E-01	2.46233333E-02	6.13229180E-03
3.03260000E-01	2.97915385E-02	6.13634306E-03
3.03770000E-01	2.92417949E-02	6.10611347E-03
3.04270000E-01	3.36528205E-02	6.10626263E-03
3.04780000E-01	2.98838462E-02	6.09511674E-03
3.05290000E-01	2.15338462E-02	6.08466488E-03
3.05790000E-01	2.92535897E-02	6.06963187E-03
3.06300000E-01	2.96900000E-02	6.04001106E-03
3.06800000E-01	3.50451282E-02	6.03689761E-03
3.07310000E-01	3.16035897E-02	6.05936760E-03
3.07820000E-01	3.02851282E-02	6.01030090E-03
3.08320000E-01	3.16805128E-02	6.02106849E-03
3.08830000E-01	2.98571795E-02	6.00125381E-03
3.09340000E-01	2.49602564E-02	6.01806108E-03
3.09840000E-01	3.05753846E-02	6.09880166E-03
3.10350000E-01	2.61700000E-02	6.15247657E-03
3.10860000E-01	2.48194872E-02	6.23864157E-03
3.11360000E-01	1.87402564E-02	6.25982496E-03
3.11870000E-01	2.51812821E-02	6.26984901E-03
3.12380000E-01	2.81664103E-02	6.35477541E-03
3.12880000E-01	2.78756410E-02	6.35313840E-03
3.13390000E-01	2.91143590E-02	6.37248542E-03
3.13900000E-01	2.75551282E-02	6.39469775E-03
3.14400000E-01	2.85584615E-02	6.45438224E-03
3.14910000E-01	2.96543590E-02	6.45890829E-03
3.15420000E-01	2.60092308E-02	6.50205567E-03
3.15920000E-01	2.82348718E-02	6.51309207E-03
3.16430000E-01	2.14887179E-02	6.52442261E-03
3.16940000E-01	2.62841026E-02	6.56475245E-03
3.17440000E-01	2.91638462E-02	6.57297113E-03
3.17950000E-01	2.55915385E-02	6.60385751E-03
3.18450000E-01	2.07669231E-02	6.58235199E-03
3.18960000E-01	2.02441026E-02	6.58831233E-03
3.19470000E-01	1.97030769E-02	6.62515798E-03
3.19970000E-01	1.98615385E-02	6.58636156E-03
3.20480000E-01	2.72064103E-02	6.61070474E-03
3.20990000E-01	2.01312821E-02	6.59176510E-03
3.21490000E-01	2.68282051E-02	6.62830844E-03
3.22000000E-01	2.72320513E-02	6.59314862E-03
3.22510000E-01	2.72689744E-02	6.63269128E-03
3.23010000E-01	2.29489744E-02	6.61488295E-03
3.23520000E-01	1.82033333E-02	6.60257015E-03
3.24030000E-01	2.38797436E-02	6.61541281E-03
3.24530000E-01	2.73915385E-02	6.59172286E-03
3.25040000E-01	2.52220513E-02	6.61139818E-03
3.25550000E-01	2.38028205E-02	6.59563884E-03
3.26050000E-01	2.35105128E-02	6.62565141E-03
3.26560000E-01	2.39784615E-02	6.60552995E-03
3.27070000E-01	2.28869231E-02	6.59035763E-03
3.27570000E-01	2.72348718E-02	6.60908403E-03
3.28080000E-01	2.46287179E-02	6.62617578E-03
3.28590000E-01	3.85105128E-02	6.63813926E-03
3.29090000E-01	3.15566667E-02	6.63372891E-03
3.29600000E-01	2.49730769E-02	6.67315631E-03
3.30100000E-01	2.53369231E-02	6.67614048E-03
3.30610000E-01	2.18617949E-02	6.66836477E-03
3.31120000E-01	2.04256410E-02	6.69275293E-03
3.31620000E-01	2.21684615E-02	6.68777767E-03
3.32130000E-01	2.41174359E-02	6.70995207E-03
3.32640000E-01	3.41561538E-02	6.68253697E-03
3.33140000E-01	1.81100000E-02	6.72212691E-03
3.33650000E-01	3.00620513E-02	6.69112044E-03
3.34160000E-01	2.66100000E-02	6.73909833E-03
3.34660000E-01	2.59558974E-02	6.73662387E-03
3.35170000E-01	2.38187179E-02	6.73210883E-03
3.35680000E-01	1.98848718E-02	6.73908441E-03
3.36180000E-01	2.73512821E-02	6.76393468E-03
3.36690000E-01	1.45220513E-02	6.76295847E-03
3.37200000E-01	2.17720513E-02	6.77701637E-03
3.37700000E-01	2.75766667E-02	6.73595446E-03
3.38210000E-01	1.97774359E-02	6.79716564E-03
3.38720000E-01	2.49128205E-02	6.77795768E-03
3.39220000E-01	2.26074359E-02	6.79088302E-03
3.39730000E-01	2.32669231E-02	6.78761428E-03
3.40230000E-01	2.63856410E-02	6.77876241E-03
3.40740000E-01	1.68220513E-02	6.78130797E-03
3.41250000E-01	1.62566667E-02	6.83189014E-03
3.41750000E-01	1.59276923E-02	6.81064033E-03
3.42260000E-01	1.84202564E-02	6.79706420E-03
3.42770000E-01	2.96294872E-02	6.82278346E-03
3.43270000E-01	2.04330769E-02	6.79720430E-03
3.43780000E-01	1.30397436E-02	6.82856458E-03
3.44290000E-01	2.44274359E-02	6.80077493E-03
3.44790000E-01	2.51828205E-02	6.88083328E-03
3.45300000E-01	1.97384615E-02	6.85305021E-03
3.45810000E-01	2.38015385E-02	6.85342784E-03
3.46310000E-01	2.25835897E-02	6.87820384E-03
3.46820000E-01	2.03220513E-02	6.86146861E-03
3.47330000E-01	2.26510256E-02	6.86292748E-03
3.47830000E-01	2.00556410E-02	6.89549963E-03
3.48340000E-01	2.80371795E-02	6.90980270E-03
3.48840000E-01	1.43010256E-02	6.91997653E-03
3.49350000E-01	1.89479487E-02	6.90106970E-03
3.49860000E-01	2.08348718E-02	6.92834774E-03
3.50360000E-01	2.63235897E-02	6.90836213E-03
3.50870000E-01	1.81310256E-02	6.92514391E-03
3.51380000E-01	1.92274359E-02	6.93054111E-03
3.51880000E-01	2.31176923E-02	6.91183380E-03
3.52390000E-01	2.41935897E-02	6.91982963E-03
3.52900000E-01	1.34125641E-02	6.87655603E-03
3.53400000E-01	2.00543590E-02	6.85894476E-03
3.53910000E-01	1.66066667E-02	6.71020721E-03
3.54420000E-01	1.46730769E-02	6.70022941E-03
3.54920000E-01	2.03784615E-02	6.60354565E-03
3.55430000E-01	2.53176923E-02	6.62937395E-03
3.55940000E-01	1.60197436E-02	6.52558369E-03
3.56440000E-01	2.21410256E-02	6.47269224E-03
3.56950000E-01	2.26361538E-02	6.48896836E-03
3.57450000E-01	2.40846154E-02	6.53926222E-03
3.57960000E-01	1.58902564E-02	6.61341954E-03
3.58470000E-01	1.90107692E-02	6.62397677E-03
3.58970000E-01	2.67358974E-02	6.61597410E-03
3.59480000E-01	1.35048718E-02	6.64386186E-03
3.59990000E-01	2.50671795E-02	6.62253090E-03
3.60490000E-01	2.40923077E-02	6.64291334E-03
3.61000000E-01	2.12805128E-02	6.62354507E-03
3.61510000E-01	1.78164103E-02	6.65022921E-03
3.62010000E-01	1.54810256E-02	6.63903800E-03
3.62520000E-01	2.23248718E-02	6.68806155E-03
3.63030000E-01	1.74994872E-02	6.67676331E-03
3.63530000E-01	1.73930769E-02	6.69251544E-03
3.64040000E-01	2.04651282E-02	6.69190766E-03
3.64550000E-01	1.97348718E-02	6.73757861E-03
3.65050000E-01	2.06958974E-02	6.74787327E-03
3.65560000E-01	1.58235897E-02	6.75765964E-03
3.66060000E-01	2.27025641E-02	6.81061901E-03
3.66570000E-01	1.21056410E-02	6.76280096E-03
3.67080000E-01	1.10387179E-02	6.81760775E-03
3.67580000E-01	2.30053846E-02	6.85445144E-03
3.68090000E-01	2.41948718E-02	6.91473215E-03
3.68600000E-01	2.32246154E-02	6.96529199E-03
3.69100000E-01	2.38720513E-02	7.05486243E-03
3.69610000E-01	5.86769231E-03	7.02108397E-03
3.70120000E-01	1.71166667E-02	7.10064133E-03
3.70620000E-01	2.08974359E-02	7.08747643E-03
3.71130000E-01	1.31243590E-02	7.14944089E-03
3.71640000E-01	8.84153846E-03	7.12246669E-03
3.72140000E-01	2.16166667E-02	7.07543969E-03
3.72650000E-01	1.51728205E-02	7.09052594E-03
3.73150000E-01	1.74323077E-02	7.14097900E-03
3.73660000E-01	1.03087179E-02	7.15441663E-03
3.74170000E-01	1.11171795E-02	7.17615049E-03
3.74670000E-01	2.44851282E-02	7.20977159E-03
3.75180000E-01	1.38051282E-02	7.27379669E-03
3.75690000E-01	1.82248718E-02	7.29979324E-03
3.76190000E-01	2.74105128E-02	7.32225332E-03
3.76700000E-01	1.08064103E-02	7.33728863E-03
3.77210000E-01	1.54064103E-02	7.36386378E-03
3.77710000E-01	9.33102564E-03	7.40092285E-03
3.78220000E-01	1.48528205E-02	7.43664533E-03
3.78730000E-01	1.27184615E-02	7.45579159E-03
3.79230000E-01	1.50158974E-02	7.51206553E-03
3.79740000E-01	1.91792308E-02	7.51635099E-03
3.80240000E-01	1.42343590E-02	7.55146790E-03
3.80750000E-01	1.71876923E-02	7.60996295E-03
3.81260000E-01	1.68089744E-02	7.62740138E-03
3.81760000E-01	2.75543590E-02	7.61163753E-03
3.82270000E-01	1.95928205E-02	7.72718269E-03
3.82780000E-01	1.22579487E-02	7.71417561E-03
3.83280000E-01	1.69776923E-02	7.75069856E-03
3.83790000E-01	1.71541026E-02	7.76185389E-03
3.84300000E-01	1.62371795E-02	7.82087195E-03
3.84800000E-01	5.18948718E-03	7.85423706E-03
3.85310000E-01	2.55089744E-02	7.85289624E-03
3.85820000E-01	2.43561538E-02	7.90794726E-03
3.86320000E-01	2.29402564E-02	7.94876399E-03
3.86830000E-01	1.91469231E-02	7.96422884E-03
3.87330000E-01	9.66333333E-03	7.98096652E-03
3.87840000E-01	2.16938462E-02	8.03530415E-03
3.88350000E-01	1.31258974E-02	8.05109046E-03
3.88850000E-01	1.96953846E-02	8.08758907E-03
3.89360000E-01	7.32256410E-03	8.15042151E-03
3.89870000E-01	2.27430769E-02	8.15998530E-03
3.90370000E-01	1.38976923E-02	8.25650275E-03
3.90880000E-01	3.32025641E-02	8.18681932E-03
3.91390000E-01	1.58376923E-02	8.32935058E-03
3.91890000E-01	1.39846154E-02	8.34879223E-03
3.92400000E-01	1.89387179E-02	8.38073093E-03
3.92900000E-01	2.27435897E-02	8.40909589E-03
3.93410000E-01	1.39217949E-02	8.47595005E-03
3.93920000E-01	1.00979487E-02	8.46565101E-03
3.94420000E-01	1.43046154E-02	9.81281370E-03
3.94930000E-01	1.58571795E-02	8.53351769E-03
3.95440000E-01	1.48528205E-02	8.66719538E-03
3.95940000E-01	1.19300000E-02	8.58627051E-03
3.96450000E-01	1.51164103E-02	8.65538364E-03
3.96960000E-01	2.06589744E-03	8.72188270E-03
3.97460000E-01	5.86769231E-03	8.75022862E-03
3.97970000E-01	2.94384615E-02	8.76359756E-03
3.98470000E-01	-2.27717949E-03	8.91423144E-03
3.98980000E-01	1.97174359E-02	8.89015893E-03
3.99490000E-01	1.60741026E-02	8.84271328E-03
3.99990000E-01	1.92684615E-02	8.89546611E-03
4.00500000E-01	1.07392308E-02	9.00976685E-03
4.01010000E-01	1.98197436E-02	9.00841935E-03
4.01510000E-01	1.44858974E-02	8.98729082E-03
4.02020000E-01	2.09687179E-02	9.11485950E-03
4.02530000E-01	-4.19333333E-03	9.05775720E-03
4.03030000E-01	1.99492308E-02	9.06334775E-03
4.03540000E-01	1.68823077E-02	9.15050590E-03
4.04050000E-01	9.99820513E-03	9.17952701E-03
4.04550000E-01	1.10333333E-02	9.19584828E-03
4.05060000E-01	1.55053846E-02	9.22055370E-03
4.05560000E-01	1.80394872E-02	9.30296136E-03
4.06070000E-01	1.79830769E-02	9.25957509E-03
4.06580000E-01	1.27943590E-02	9.29360597E-03
4.07080000E-01	1.60989744E-02	9.38873325E-03
4.07590000E-01	1.15476923E-02	9.44981952E-03
4.08100000E-01	1.51641026E-02	9.39367746E-03
4.08600000E-01	1.97279487E-02	9.42950367E-03
4.09110000E-01	1.85771795E-02	9.47373593E-03
4.09620000E-01	1.02346154E-02	9.48582536E-03
4.10120000E-01	-2.85384615E-04	9.45598992E-03
4.10630000E-01	-7.40282051E-03	9.49748693E-03
4.11130000E-01	1.66574359E-02	9.53717673E-03
4.11640000E-01	1.69400000E-02	9.42647229E-03
4.12150000E-01	3.58128205E-03	9.45098306E-03
4.12650000E-01	7.33769231E-03	9.54290451E-03
4.13160000E-01	2.81143590E-02	9.55000116E-03
4.13670000E-01	1.24379487E-02	9.57807590E-03
4.14170000E-01	1.22161538E-02	9.59943156E-03
4.14680000E-01	1.79264103E-02	9.64627585E-03
4.15180000E-01	-2.40871795E-03	9.59115528E-03
4.15690000E-01	7.41538462E-03	9.68135416E-03
4.16200000E-01	2.86774359E-02	9.67904934E-03
4.16700000E-01	3.79743590E-03	9.82354306E-03
4.17210000E-01	5.67153846E-03	9.72904959E-03
4.17720000E-01	2.14023077E-02	9.80338530E-03
4.18220000E-01	1.99897436E-02	9.85526567E-03
4.18730000E-01	9.37923077E-03	9.86607623E-03
4.19240000E-01	2.52958974E-02	9.90719784E-03
4.19740000E-01	7.14076923E-03	9.99825077E-03
4.20250000E-01	8.54948718E-03	1.00697193E-02
4.20750000E-01	1.09648718E-02	1.00565231E-02
4.21260000E-01	9.99461538E-03	1.00598991E-02
4.21770000E-01	6.33384615E-03	1.02119741E-02
4.22270000E-01	1.82464103E-02	1.02726216E-02
4.22780000E-01	1.01210256E-02	1.02773502E-02
4.23290000E-01	1.15735897E-02	1.03758199E-02
4.23790000E-01	2.78756410E-02	1.04867115E-02
4.24300000E-01	1.03223077E-02	1.04491823E-02
4.24810000E-01	1.04833333E-02	1.05270281E-02
4.25310000E-01	2.41169231E-02	1.06707940E-02
4.25820000E-01	1.68379487E-02	1.07766019E-02
4.26320000E-01	8.75564103E-03	1.07273383E-02
4.26830000E-01	1.19938462E-02	1.08701901E-02
4.27340000E-01	1.09007692E-02	1.09830385E-02
4.27840000E-01	-1.24025641E-03	1.09070751E-02
4.28350000E-01	2.08366667E-02	1.10489936E-02
4.28860000E-01	8.24871795E-04	1.11796183E-02
4.29360000E-01	1.19558974E-02	1.13571210E-02
4.29870000E-01	1.07771795E-02	1.12196990E-02
4.30370000E-01	9.04871795E-03	1.14088604E-02
4.30880000E-01	5.82076923E-03	1.14530369E-02
4.31390000E-01	-2.17307692E-03	1.16033300E-02
4.31890000E-01	2.57933333E-02	1.16067718E-02
4.32400000E-01	9.81435897E-03	1.17590768E-02
4.32910000E-01	5.37358974E-03	1.19421194E-02
4.33410000E-01	2.10207692E-02	1.18048500E-02
4.33920000E-01	1.16487179E-03	1.19763141E-02
4.34430000E-01	1.61087179E-02	1.21659554E-02
4.34930000E-01	-3.10384615E-03	1.22416918E-02
4.35440000E-01	1.97489744E-02	1.22513650E-02
4.35940000E-01	2.74271795E-02	1.24376040E-02
4.36450000E-01	1.31520513E-02	1.24464890E-02
4.36960000E-01	6.29282051E-03	1.25645662E-02
4.37460000E-01	2.18012821E-02	1.26561118E-02
4.37970000E-01	-6.22307692E-03	1.28316805E-02
4.38480000E-01	6.89051282E-03	1.29182615E-02
4.38980000E-01	2.20743590E-02	1.29496535E-02
4.39490000E-01	1.80102564E-02	1.32070147E-02
4.39990000E-01	-3.83282051E-03	1.33295722E-02
