## Supplementary material for "Disordered proteins interact with the chemical environment to tune their protective function during drying": File S1: 100S - 8.csv

Q	I(Q)	Error
1.14000000E-02	6.37252081E+00	6.66973571E+00
1.19100000E-02	5.67116189E+00	5.95684178E+00
1.24200000E-02	4.82353865E+00	4.71409562E+00
1.29200000E-02	4.82350946E+00	2.57732256E+00
1.34300000E-02	4.13607649E+00	2.14237541E+00
1.39400000E-02	4.12926351E+00	1.64432609E+00
1.44400000E-02	4.25378703E+00	1.12059270E+00
1.49500000E-02	4.15721514E+00	1.00813620E+00
1.54600000E-02	3.92477297E+00	8.09427352E-01
1.59600000E-02	4.00078622E+00	6.00076401E-01
1.64700000E-02	3.95907595E+00	4.69960547E-01
1.69800000E-02	3.81773811E+00	4.07005475E-01
1.74800000E-02	3.83834892E+00	3.41537204E-01
1.79900000E-02	3.81661324E+00	2.64887559E-01
1.85000000E-02	3.71043973E+00	2.20479427E-01
1.90000000E-02	3.60342270E+00	1.93401997E-01
1.95100000E-02	3.72076297E+00	1.63447020E-01
2.00200000E-02	3.56121514E+00	1.39541832E-01
2.05200000E-02	3.50039324E+00	1.16742111E-01
2.10300000E-02	3.47975216E+00	1.05168180E-01
2.15400000E-02	3.39530216E+00	8.42499295E-02
2.20400000E-02	3.35573108E+00	7.51109851E-02
2.25500000E-02	3.32729514E+00	6.91627761E-02
2.30600000E-02	3.23775622E+00	6.08241934E-02
2.35600000E-02	3.22191730E+00	5.56984432E-02
2.40700000E-02	3.13699541E+00	5.09203447E-02
2.45800000E-02	3.15650757E+00	4.74736330E-02
2.50900000E-02	3.10098757E+00	4.42273640E-02
2.55900000E-02	3.03324189E+00	4.00174471E-02
2.61000000E-02	3.02629568E+00	3.86397822E-02
2.66100000E-02	2.99384568E+00	3.65421356E-02
2.71100000E-02	2.92407162E+00	3.43239462E-02
2.76200000E-02	2.88596703E+00	3.31546519E-02
2.81300000E-02	2.86215135E+00	3.23193022E-02
2.86300000E-02	2.83299568E+00	3.10034386E-02
2.91400000E-02	2.76656486E+00	3.09617607E-02
2.96500000E-02	2.74211595E+00	3.03101138E-02
3.01500000E-02	2.73447162E+00	2.95006182E-02
3.06600000E-02	2.66239027E+00	2.94237744E-02
3.11700000E-02	2.60415027E+00	2.83603854E-02
3.16700000E-02	2.57402946E+00	2.83741856E-02
3.21800000E-02	2.56273378E+00	2.80797832E-02
3.26900000E-02	2.50154081E+00	2.75007891E-02
3.31900000E-02	2.48819838E+00	2.73123590E-02
3.37000000E-02	2.46606622E+00	2.65710268E-02
3.42100000E-02	2.43592081E+00	2.63446057E-02
3.47100000E-02	2.39410676E+00	2.58672660E-02
3.52200000E-02	2.35628351E+00	2.58467859E-02
3.57300000E-02	2.31620081E+00	2.53202730E-02
3.62300000E-02	2.27188784E+00	2.50235293E-02
3.67400000E-02	2.23035000E+00	2.50070684E-02
3.72500000E-02	2.23151351E+00	2.44303046E-02
3.77500000E-02	2.15691892E+00	2.42124413E-02
3.82600000E-02	2.17051514E+00	2.36972786E-02
3.87700000E-02	2.11844973E+00	2.33611735E-02
3.92700000E-02	2.06393432E+00	2.31707837E-02
3.97800000E-02	2.05307135E+00	2.26250854E-02
4.02900000E-02	2.02895973E+00	2.25909460E-02
4.08000000E-02	2.02040162E+00	2.23635112E-02
4.13000000E-02	1.94673135E+00	2.19413418E-02
4.18100000E-02	1.90054757E+00	2.20140914E-02
4.23200000E-02	1.91329703E+00	2.17904848E-02
4.28200000E-02	1.87853730E+00	2.15249723E-02
4.33300000E-02	1.86884432E+00	2.10881521E-02
4.38400000E-02	1.81309784E+00	2.13893943E-02
4.43400000E-02	1.79749865E+00	2.09655097E-02
4.48500000E-02	1.78314865E+00	2.07177094E-02
4.53600000E-02	1.73985216E+00	2.06484379E-02
4.58600000E-02	1.71909892E+00	2.01578971E-02
4.63700000E-02	1.68134703E+00	2.02624827E-02
4.68800000E-02	1.67514838E+00	2.00601106E-02
4.73800000E-02	1.62526595E+00	1.98824359E-02
4.78900000E-02	1.61616919E+00	1.96568348E-02
4.84000000E-02	1.56336027E+00	1.93843828E-02
4.89000000E-02	1.56492081E+00	1.94413163E-02
4.94100000E-02	1.54009676E+00	1.93571530E-02
4.99200000E-02	1.51907324E+00	1.88668434E-02
5.04200000E-02	1.49312730E+00	1.84063106E-02
5.09300000E-02	1.49885189E+00	1.84079956E-02
5.14400000E-02	1.44380378E+00	1.82313916E-02
5.19400000E-02	1.43975892E+00	1.79536647E-02
5.24500000E-02	1.40399243E+00	1.79706576E-02
5.29600000E-02	1.40345514E+00	1.76376844E-02
5.34600000E-02	1.35907649E+00	1.76105661E-02
5.39700000E-02	1.35060054E+00	1.75278702E-02
5.44800000E-02	1.33696216E+00	1.73892054E-02
5.49800000E-02	1.30442703E+00	1.74183664E-02
5.54900000E-02	1.29631054E+00	1.69942050E-02
5.60000000E-02	1.28799730E+00	1.71165335E-02
5.65000000E-02	1.26802973E+00	1.70771085E-02
5.70100000E-02	1.22983000E+00	1.66949565E-02
5.75200000E-02	1.21726216E+00	1.67018511E-02
5.80300000E-02	1.20103405E+00	1.64527401E-02
5.85300000E-02	1.19249568E+00	1.64238606E-02
5.90400000E-02	1.17050757E+00	1.63873001E-02
5.95500000E-02	1.14800000E+00	1.61372775E-02
6.00500000E-02	1.15240622E+00	1.59072463E-02
6.05600000E-02	1.11998135E+00	1.61138005E-02
6.10700000E-02	1.10558027E+00	1.60257537E-02
6.15700000E-02	1.08313243E+00	1.58438408E-02
6.20800000E-02	1.07322378E+00	1.56459717E-02
6.25900000E-02	1.04720595E+00	1.55462428E-02
6.30900000E-02	1.06597676E+00	1.55113114E-02
6.36000000E-02	1.00701973E+00	1.53537335E-02
6.41100000E-02	1.02272514E+00	1.52907436E-02
6.46100000E-02	9.84323243E-01	1.52187659E-02
6.51200000E-02	9.66868649E-01	1.50526703E-02
6.56300000E-02	9.66021081E-01	1.49590313E-02
6.61300000E-02	9.63908378E-01	1.50027130E-02
6.66400000E-02	9.40591351E-01	1.49457200E-02
6.71500000E-02	9.42106486E-01	1.47295532E-02
6.76500000E-02	9.34871622E-01	1.46219130E-02
6.81600000E-02	9.07613243E-01	1.46448415E-02
6.86700000E-02	9.07956486E-01	1.44578315E-02
6.91700000E-02	8.86160541E-01	1.43679705E-02
6.96800000E-02	8.83584324E-01	1.44069658E-02
7.01900000E-02	8.60100811E-01	1.41160088E-02
7.06900000E-02	8.48193243E-01	1.40825048E-02
7.12000000E-02	8.27574865E-01	1.40815969E-02
7.17100000E-02	8.24101892E-01	1.40070989E-02
7.22100000E-02	8.24704865E-01	1.39440674E-02
7.27200000E-02	8.12487568E-01	1.37746434E-02
7.32300000E-02	8.02027027E-01	1.39407805E-02
7.37300000E-02	7.81765405E-01	1.36188705E-02
7.42400000E-02	7.82007568E-01	1.36154025E-02
7.47500000E-02	7.85485405E-01	1.34983580E-02
7.52600000E-02	7.83715946E-01	1.35055205E-02
7.57600000E-02	7.53320541E-01	1.34089915E-02
7.62700000E-02	7.53414865E-01	1.33723286E-02
7.67800000E-02	7.37557027E-01	1.32293060E-02
7.72800000E-02	7.39839459E-01	1.28945536E-02
7.77900000E-02	7.17052973E-01	1.29366305E-02
7.83000000E-02	7.24076486E-01	1.28912094E-02
7.88000000E-02	7.01506486E-01	1.28259467E-02
7.93100000E-02	6.94825405E-01	1.27743632E-02
7.98200000E-02	6.87681081E-01	1.26155829E-02
8.03200000E-02	6.93393784E-01	1.29382113E-02
8.08300000E-02	6.74381892E-01	1.29096877E-02
8.13400000E-02	6.80777568E-01	1.30036256E-02
8.18400000E-02	6.53342703E-01	1.30329274E-02
8.23500000E-02	6.52087027E-01	1.28693831E-02
8.28600000E-02	6.36735405E-01	1.29079118E-02
8.33600000E-02	6.42900000E-01	1.30139750E-02
8.38700000E-02	6.20739730E-01	1.30500907E-02
8.43800000E-02	6.27525405E-01	1.28266649E-02
8.48800000E-02	6.11773784E-01	1.28629418E-02
8.53900000E-02	5.99982703E-01	1.29765570E-02
8.59000000E-02	6.04185135E-01	1.28503910E-02
8.64000000E-02	5.88772973E-01	1.29545417E-02
8.69100000E-02	5.96384865E-01	1.28421079E-02
8.74200000E-02	5.73753784E-01	1.28530236E-02
8.79200000E-02	5.76288378E-01	1.27723747E-02
8.84300000E-02	5.89123784E-01	1.28818479E-02
8.89400000E-02	5.77659189E-01	1.29152141E-02
8.94400000E-02	5.54667838E-01	1.26858496E-02
8.99500000E-02	5.56782162E-01	1.29152316E-02
9.04600000E-02	5.59450000E-01	1.31688874E-02
9.09600000E-02	5.50037297E-01	1.30987021E-02
9.14700000E-02	5.35491622E-01	1.30879907E-02
9.19800000E-02	5.15827838E-01	1.30170404E-02
9.24800000E-02	5.21452703E-01	1.28105734E-02
9.29900000E-02	5.25159189E-01	1.28389388E-02
9.35000000E-02	5.17009730E-01	1.25816373E-02
9.40100000E-02	4.99620000E-01	1.25880441E-02
9.45100000E-02	4.90220541E-01	1.25891582E-02
9.50200000E-02	4.88992703E-01	1.24705229E-02
9.55300000E-02	4.98335135E-01	1.24896838E-02
9.60300000E-02	4.93144324E-01	1.24804343E-02
9.65400000E-02	4.75334865E-01	1.22852827E-02
9.70500000E-02	4.71390811E-01	1.22748461E-02
9.75500000E-02	4.71003784E-01	1.23057296E-02
9.80600000E-02	4.61359189E-01	1.22373111E-02
9.85700000E-02	4.67684324E-01	2.88511013E-01
9.90700000E-02	4.65192432E-01	1.21692641E-02
9.95800000E-02	4.42605676E-01	1.21811535E-02
1.00090000E-01	4.49450811E-01	1.21880699E-02
1.00590000E-01	4.37602432E-01	1.20812344E-02
1.01100000E-01	4.43578919E-01	1.19984396E-02
1.01610000E-01	4.43985135E-01	1.16187218E-02
1.02110000E-01	4.50652432E-01	1.15508838E-02
1.02620000E-01	4.40148919E-01	1.15031734E-02
1.03130000E-01	4.19087838E-01	1.15632621E-02
1.03630000E-01	4.37696216E-01	1.16212821E-02
1.04140000E-01	4.34538108E-01	1.16891075E-02
1.04650000E-01	4.31510270E-01	1.17963969E-02
1.05150000E-01	4.16718378E-01	1.17814976E-02
1.05660000E-01	4.24570270E-01	1.15928547E-02
1.06170000E-01	4.06012162E-01	1.14315275E-02
1.06670000E-01	4.04067297E-01	1.13236877E-02
1.07180000E-01	3.97477568E-01	1.12612271E-02
1.07690000E-01	4.01597297E-01	1.11945148E-02
1.08190000E-01	3.99988378E-01	1.10699662E-02
1.08700000E-01	4.00187297E-01	1.09695768E-02
1.09210000E-01	3.92885135E-01	1.08439560E-02
1.09710000E-01	3.93207568E-01	1.09234029E-02
1.10220000E-01	3.70742703E-01	1.08143914E-02
1.10730000E-01	3.88575676E-01	1.07882549E-02
1.11230000E-01	3.78338649E-01	1.07097932E-02
1.11740000E-01	3.71214054E-01	1.06784598E-02
1.12250000E-01	3.69375405E-01	1.06546007E-02
1.12750000E-01	3.50722162E-01	1.06118142E-02
1.13260000E-01	3.59232162E-01	1.05418815E-02
1.13770000E-01	3.43566757E-01	1.03850433E-02
1.14280000E-01	3.55710270E-01	1.04383169E-02
1.14780000E-01	3.64978649E-01	1.03677952E-02
1.15290000E-01	3.47053784E-01	1.02798743E-02
1.15800000E-01	3.49911081E-01	1.02365972E-02
1.16300000E-01	3.58863514E-01	1.01785308E-02
1.16810000E-01	3.31242703E-01	1.01545613E-02
1.17320000E-01	3.42309189E-01	1.00758239E-02
1.17820000E-01	3.39508108E-01	1.01043589E-02
1.18330000E-01	3.30874865E-01	9.98010360E-03
1.18840000E-01	3.41931892E-01	9.96124791E-03
1.19340000E-01	3.27514324E-01	9.91245189E-03
1.19850000E-01	3.36819189E-01	9.87992366E-03
1.20360000E-01	3.26116216E-01	9.84638385E-03
1.20860000E-01	3.37067297E-01	9.79241551E-03
1.21370000E-01	3.16040811E-01	9.69356441E-03
1.21880000E-01	3.27145135E-01	9.78610520E-03
1.22380000E-01	3.11303514E-01	9.64622698E-03
1.22890000E-01	3.20773243E-01	9.62692290E-03
1.23400000E-01	3.14671622E-01	9.57383255E-03
1.23900000E-01	3.09113514E-01	9.59274526E-03
1.24410000E-01	3.09575135E-01	9.52124080E-03
1.24920000E-01	3.03538378E-01	9.46064142E-03
1.25420000E-01	3.02443243E-01	9.44347570E-03
1.25930000E-01	3.08229459E-01	9.40292026E-03
1.26440000E-01	2.95378108E-01	9.40112143E-03
1.26940000E-01	2.90837568E-01	9.44705787E-03
1.27450000E-01	2.96029730E-01	9.27180066E-03
1.27960000E-01	2.96164865E-01	9.19857037E-03
1.28460000E-01	2.98102162E-01	9.14461828E-03
1.28970000E-01	2.83554324E-01	9.16995005E-03
1.29480000E-01	2.81435946E-01	9.16798701E-03
1.29980000E-01	2.82440000E-01	9.14801162E-03
1.30490000E-01	2.78439189E-01	8.99855436E-03
1.31000000E-01	2.71052703E-01	8.98396720E-03
1.31500000E-01	2.80433243E-01	8.96716722E-03
1.32010000E-01	2.86389459E-01	8.84059990E-03
1.32520000E-01	2.64283784E-01	8.92226906E-03
1.33020000E-01	2.68422973E-01	8.86139839E-03
1.33530000E-01	2.73655135E-01	8.80445608E-03
1.34040000E-01	2.67976757E-01	8.81884091E-03
1.34540000E-01	2.62574054E-01	8.79527646E-03
1.35050000E-01	2.69041081E-01	8.81759034E-03
1.35560000E-01	2.60455405E-01	8.70894289E-03
1.36060000E-01	2.63654054E-01	8.71125923E-03
1.36570000E-01	2.57418649E-01	8.71861643E-03
1.37080000E-01	2.53689189E-01	8.69882198E-03
1.37580000E-01	2.66251351E-01	8.62366787E-03
1.38090000E-01	2.58248919E-01	8.61679568E-03
1.38600000E-01	2.44244595E-01	8.59033557E-03
1.39110000E-01	2.55751351E-01	8.54618490E-03
1.39610000E-01	2.57780000E-01	8.53353412E-03
1.40120000E-01	2.53262703E-01	8.48223044E-03
1.40630000E-01	2.54442162E-01	8.42916481E-03
1.41130000E-01	2.45451892E-01	8.52017615E-03
1.41640000E-01	2.43567297E-01	8.45154705E-03
1.42150000E-01	2.48733784E-01	8.42262429E-03
1.42650000E-01	2.39801892E-01	8.37865686E-03
1.43160000E-01	2.40224595E-01	8.40029386E-03
1.43670000E-01	2.48030541E-01	8.38507815E-03
1.44170000E-01	2.35273514E-01	8.33560480E-03
1.44680000E-01	2.31815135E-01	8.34215449E-03
1.45190000E-01	2.34336216E-01	8.26276452E-03
1.45690000E-01	2.36566486E-01	8.25022656E-03
1.46200000E-01	2.24942973E-01	8.29453162E-03
1.46710000E-01	2.25620541E-01	8.28708178E-03
1.47210000E-01	2.23751622E-01	8.21018036E-03
1.47720000E-01	2.22384865E-01	8.13947451E-03
1.48230000E-01	2.26969730E-01	8.19645367E-03
1.48730000E-01	2.26537568E-01	8.18200132E-03
1.49240000E-01	2.23895676E-01	8.11326516E-03
1.49750000E-01	2.29611351E-01	8.11295181E-03
1.50250000E-01	2.24828919E-01	8.14406869E-03
1.50760000E-01	2.17979730E-01	8.08933162E-03
1.51270000E-01	2.12057838E-01	8.08049614E-03
1.51770000E-01	2.12520000E-01	8.03516611E-03
1.52280000E-01	2.06994865E-01	7.99564633E-03
1.52790000E-01	2.14908378E-01	7.98663142E-03
1.53290000E-01	2.18348108E-01	7.99431155E-03
1.53800000E-01	2.08675405E-01	8.03008031E-03
1.54310000E-01	2.12096757E-01	7.92108689E-03
1.54810000E-01	2.08974324E-01	7.91131223E-03
1.55320000E-01	2.12165676E-01	7.97407809E-03
1.55830000E-01	2.02230000E-01	7.83423600E-03
1.56330000E-01	2.00648919E-01	7.82887916E-03
1.56840000E-01	2.05940811E-01	7.79885538E-03
1.57350000E-01	2.01687568E-01	7.75803777E-03
1.57850000E-01	1.95241081E-01	7.75767530E-03
1.58360000E-01	2.04506757E-01	7.79700283E-03
1.58870000E-01	1.97560811E-01	7.76677587E-03
1.59370000E-01	1.99180541E-01	7.74754552E-03
1.59880000E-01	1.98324865E-01	7.67500071E-03
1.60390000E-01	1.93758108E-01	7.71760064E-03
1.60890000E-01	1.99377297E-01	7.72756462E-03
1.61400000E-01	1.85672703E-01	7.65755373E-03
1.61910000E-01	1.86991622E-01	7.64541366E-03
1.62410000E-01	1.95153514E-01	7.67118393E-03
1.62920000E-01	1.88755946E-01	7.61380730E-03
1.63430000E-01	1.90153514E-01	7.60682327E-03
1.63930000E-01	1.79984054E-01	7.62363274E-03
1.64440000E-01	1.81811892E-01	7.57563208E-03
1.64950000E-01	1.79896216E-01	7.58163428E-03
1.65450000E-01	1.79254054E-01	7.57604487E-03
1.65960000E-01	1.87241892E-01	7.53136164E-03
1.66470000E-01	1.90134054E-01	7.53877718E-03
1.66970000E-01	1.75489730E-01	7.47894749E-03
1.67480000E-01	1.74558649E-01	7.50525629E-03
1.67990000E-01	1.66411081E-01	7.50399194E-03
1.68490000E-01	1.78044595E-01	7.40545321E-03
1.69000000E-01	1.80948108E-01	7.48890857E-03
1.69510000E-01	1.66696486E-01	7.49360378E-03
1.70010000E-01	1.70226216E-01	7.53646794E-03
1.70520000E-01	1.81098108E-01	7.60542855E-03
1.71030000E-01	1.67775135E-01	7.66930888E-03
1.71530000E-01	1.67917838E-01	7.56798990E-03
1.72040000E-01	1.67023514E-01	7.60167882E-03
1.72550000E-01	1.73636757E-01	7.65311104E-03
1.73050000E-01	1.69016486E-01	7.62465188E-03
1.73560000E-01	1.68305946E-01	7.64914760E-03
1.74070000E-01	1.75613243E-01	7.60868843E-03
1.74570000E-01	1.63140811E-01	7.65331958E-03
1.75080000E-01	1.61508649E-01	7.64047740E-03
1.75590000E-01	1.71234054E-01	7.66043911E-03
1.76100000E-01	1.63340541E-01	7.73013627E-03
1.76600000E-01	1.66108919E-01	7.63144156E-03
1.77110000E-01	1.59695946E-01	7.67355066E-03
1.77620000E-01	1.56101892E-01	7.65197338E-03
1.78120000E-01	1.57712432E-01	7.69701459E-03
1.78630000E-01	1.63461351E-01	7.63460025E-03
1.79140000E-01	1.49072703E-01	7.60552731E-03
1.79640000E-01	1.64505405E-01	7.63026935E-03
1.80150000E-01	1.60289730E-01	7.71396600E-03
1.80660000E-01	1.58910270E-01	7.78786860E-03
1.81160000E-01	1.64100270E-01	7.79399814E-03
1.81670000E-01	1.62227027E-01	7.81572277E-03
1.82180000E-01	1.53165135E-01	7.79206508E-03
1.82680000E-01	1.45640811E-01	7.81630950E-03
1.83190000E-01	1.63772703E-01	7.88328883E-03
1.83700000E-01	1.44536757E-01	7.87432926E-03
1.84200000E-01	1.45450811E-01	7.92477430E-03
1.84710000E-01	1.55494054E-01	7.98346125E-03
1.85220000E-01	1.52105946E-01	7.95334039E-03
1.85720000E-01	1.47813514E-01	8.01823733E-03
1.86230000E-01	1.45485135E-01	7.95636185E-03
1.86740000E-01	1.40591351E-01	8.03518694E-03
1.87240000E-01	1.46259730E-01	8.06095291E-03
1.87750000E-01	1.45286486E-01	8.06349493E-03
1.88260000E-01	1.45089459E-01	8.08953094E-03
1.88760000E-01	1.46069730E-01	8.04709538E-03
1.89270000E-01	1.41112162E-01	8.07766986E-03
1.89780000E-01	1.45349459E-01	8.11328070E-03
1.90280000E-01	1.39746216E-01	8.14376867E-03
1.90790000E-01	1.55958378E-01	8.10498488E-03
1.91300000E-01	1.38320811E-01	8.12416415E-03
1.91800000E-01	1.39288108E-01	8.15169797E-03
1.92310000E-01	1.47289730E-01	8.14602535E-03
1.92820000E-01	1.37600811E-01	8.18036093E-03
1.93320000E-01	1.40561892E-01	8.17375548E-03
1.93830000E-01	1.40545946E-01	8.15789557E-03
1.94340000E-01	1.31918649E-01	8.21928936E-03
1.94840000E-01	1.41219189E-01	8.20472741E-03
1.95350000E-01	1.35836486E-01	8.18740148E-03
1.95860000E-01	1.48025405E-01	8.23595038E-03
1.96360000E-01	1.39291351E-01	8.21452995E-03
1.96870000E-01	1.38303784E-01	8.27483140E-03
1.97380000E-01	1.37147838E-01	8.30708007E-03
1.97880000E-01	1.31657297E-01	8.22107887E-03
1.98390000E-01	1.24339730E-01	8.25399127E-03
1.98900000E-01	1.28088649E-01	8.26015636E-03
1.99400000E-01	1.28747568E-01	8.27298494E-03
1.99910000E-01	1.29417027E-01	8.26102066E-03
2.00420000E-01	1.25530541E-01	8.26351128E-03
2.00920000E-01	1.36024054E-01	8.31028221E-03
2.01430000E-01	1.28713784E-01	8.30054759E-03
2.01940000E-01	1.33941081E-01	8.29205526E-03
2.02440000E-01	1.28374595E-01	8.34574074E-03
2.02950000E-01	1.32556486E-01	8.29079480E-03
2.03460000E-01	1.23046486E-01	8.34902342E-03
2.03960000E-01	1.28024595E-01	8.32355211E-03
2.04470000E-01	1.31152973E-01	8.36889802E-03
2.04980000E-01	1.20979730E-01	8.30720116E-03
2.05480000E-01	1.34412162E-01	8.32316017E-03
2.05990000E-01	1.25585135E-01	8.34032035E-03
2.06500000E-01	1.26187568E-01	8.29363061E-03
2.07000000E-01	1.29814865E-01	8.33404509E-03
2.07510000E-01	1.26931351E-01	8.26939211E-03
2.08020000E-01	1.21810000E-01	8.22417940E-03
2.08520000E-01	1.28494595E-01	8.20253565E-03
2.09030000E-01	1.32453243E-01	8.22244612E-03
2.09540000E-01	1.19899459E-01	8.27606617E-03
2.10040000E-01	1.20855676E-01	8.25324470E-03
2.10550000E-01	1.18885676E-01	8.26901472E-03
2.11060000E-01	1.21416757E-01	8.29308553E-03
2.11560000E-01	1.20734595E-01	8.31188395E-03
2.12070000E-01	1.21971892E-01	8.24421752E-03
2.12580000E-01	1.23153784E-01	8.22303860E-03
2.13080000E-01	1.06224054E-01	8.26349953E-03
2.13590000E-01	1.12424324E-01	8.26999794E-03
2.14100000E-01	1.18692162E-01	8.23930646E-03
2.14600000E-01	1.19258919E-01	8.24416615E-03
2.15110000E-01	1.13088378E-01	8.21768563E-03
2.15620000E-01	1.16730000E-01	8.22423627E-03
2.16120000E-01	1.10785946E-01	8.16431892E-03
2.16630000E-01	1.10271081E-01	8.22387196E-03
2.17140000E-01	1.15760000E-01	8.16516149E-03
2.17640000E-01	1.09901892E-01	8.12953145E-03
2.18150000E-01	1.05521892E-01	8.18668379E-03
2.18660000E-01	1.03433784E-01	8.15072483E-03
2.19160000E-01	1.16092432E-01	8.16982179E-03
2.19670000E-01	1.19148108E-01	8.14720571E-03
2.20180000E-01	1.16543784E-01	8.13212167E-03
2.20680000E-01	1.09205405E-01	8.11259777E-03
2.21190000E-01	9.86729730E-02	8.09629989E-03
2.21700000E-01	1.08417297E-01	8.08699192E-03
2.22200000E-01	1.11254054E-01	8.05957587E-03
2.22710000E-01	1.14084865E-01	8.05914238E-03
2.23220000E-01	1.16598378E-01	7.99905825E-03
2.23720000E-01	1.08314595E-01	8.05360787E-03
2.24230000E-01	1.13345405E-01	7.96524132E-03
2.24740000E-01	1.02119189E-01	7.92812216E-03
2.25240000E-01	1.01334865E-01	7.93445020E-03
2.25750000E-01	1.09415946E-01	7.96733130E-03
2.26260000E-01	9.55881081E-02	7.92917068E-03
2.26760000E-01	1.10771081E-01	7.93758253E-03
2.27270000E-01	9.25072973E-02	7.80715874E-03
2.27780000E-01	1.05648108E-01	7.85384980E-03
2.28280000E-01	1.11296486E-01	7.82400589E-03
2.28790000E-01	1.11974324E-01	7.83020170E-03
2.29300000E-01	1.09579459E-01	7.77921576E-03
2.29800000E-01	1.11378108E-01	7.78477047E-03
2.30310000E-01	1.07667568E-01	7.76856693E-03
2.30820000E-01	1.03762973E-01	7.73869362E-03
2.31320000E-01	1.01994595E-01	7.68572583E-03
2.31830000E-01	1.00764054E-01	7.66914864E-03
2.32340000E-01	1.05337568E-01	7.58647382E-03
2.32840000E-01	9.58356757E-02	7.59148780E-03
2.33350000E-01	9.70305405E-02	7.53888268E-03
2.33860000E-01	9.71456757E-02	7.52388036E-03
2.34360000E-01	1.01938378E-01	7.50838142E-03
2.34870000E-01	1.03949459E-01	7.52908106E-03
2.35380000E-01	9.53494595E-02	7.49288887E-03
2.35880000E-01	1.11311351E-01	7.51147414E-03
2.36390000E-01	9.71254054E-02	7.48539630E-03
2.36900000E-01	9.74829730E-02	7.43775535E-03
2.37400000E-01	9.69348649E-02	7.42048211E-03
2.37910000E-01	9.80067568E-02	7.46696368E-03
2.38420000E-01	9.63859459E-02	7.47400962E-03
2.38920000E-01	8.50481081E-02	7.40194487E-03
2.39430000E-01	9.31624324E-02	7.38500344E-03
2.39940000E-01	8.83827027E-02	7.42945728E-03
2.40440000E-01	9.00800000E-02	7.37204252E-03
2.40950000E-01	9.35997297E-02	7.35375992E-03
2.41450000E-01	8.86375676E-02	7.33943569E-03
2.41960000E-01	9.53059459E-02	7.28935146E-03
2.42470000E-01	9.96408108E-02	7.29491771E-03
2.42970000E-01	9.14721622E-02	7.32046858E-03
2.43480000E-01	8.96210811E-02	7.31272543E-03
2.43990000E-01	9.64518919E-02	7.22554660E-03
2.44490000E-01	8.93227027E-02	7.24530360E-03
2.45000000E-01	9.22121622E-02	7.24956172E-03
2.45510000E-01	1.02564324E-01	7.21800395E-03
2.46010000E-01	8.83578378E-02	7.18960406E-03
2.46520000E-01	8.78124324E-02	7.21883489E-03
2.47030000E-01	8.41481081E-02	7.20516999E-03
2.47530000E-01	8.11056757E-02	7.16694673E-03
2.48040000E-01	8.79135135E-02	7.16009060E-03
2.48550000E-01	9.64100000E-02	7.14382006E-03
2.49050000E-01	8.43264865E-02	7.11087322E-03
2.49560000E-01	8.47705405E-02	7.14402022E-03
2.50070000E-01	8.49900000E-02	7.10243655E-03
2.50570000E-01	9.03064865E-02	7.11619808E-03
2.51080000E-01	9.28859459E-02	7.04635240E-03
2.51590000E-01	8.43729730E-02	7.07611428E-03
2.52090000E-01	8.34200000E-02	7.05038065E-03
2.52600000E-01	9.01835135E-02	7.04952839E-03
2.53110000E-01	7.78716216E-02	6.97992018E-03
2.53610000E-01	8.72527027E-02	6.99824075E-03
2.54120000E-01	8.22002703E-02	6.98501839E-03
2.54630000E-01	9.16621622E-02	6.96702181E-03
2.55130000E-01	9.20008108E-02	7.00023167E-03
2.55640000E-01	8.67886486E-02	6.97035944E-03
2.56150000E-01	8.51802703E-02	6.89525393E-03
2.56650000E-01	7.67310811E-02	6.94015705E-03
2.57160000E-01	9.00648649E-02	6.89870669E-03
2.57670000E-01	7.95602703E-02	6.88323812E-03
2.58170000E-01	8.19456757E-02	6.83530744E-03
2.58680000E-01	8.64429730E-02	6.79690961E-03
2.59190000E-01	7.63459459E-02	6.82388392E-03
2.59690000E-01	8.79054054E-02	6.80126764E-03
2.60200000E-01	8.48859459E-02	6.78401079E-03
2.60710000E-01	7.60400000E-02	6.76901034E-03
2.61210000E-01	8.12016216E-02	6.79157316E-03
2.61720000E-01	7.79554054E-02	6.74800086E-03
2.62230000E-01	7.66224324E-02	6.76925335E-03
2.62730000E-01	7.56586486E-02	6.74958852E-03
2.63240000E-01	7.96045946E-02	6.73342989E-03
2.63750000E-01	8.70321622E-02	6.70451477E-03
2.64250000E-01	7.57627027E-02	6.72589017E-03
2.64760000E-01	8.20713514E-02	6.71318427E-03
2.65270000E-01	7.31145946E-02	6.67640999E-03
2.65770000E-01	7.08840541E-02	6.65022834E-03
2.66280000E-01	7.90291892E-02	6.69408546E-03
2.66790000E-01	7.40070270E-02	6.66247503E-03
2.67290000E-01	7.17245946E-02	6.66698686E-03
2.67800000E-01	7.91600000E-02	6.65246437E-03
2.68310000E-01	7.38343243E-02	6.61593426E-03
2.68810000E-01	7.68870270E-02	6.62474484E-03
2.69320000E-01	8.55297297E-02	6.61457014E-03
2.69830000E-01	6.95056757E-02	6.61997081E-03
2.70330000E-01	8.10997297E-02	6.60689608E-03
2.70840000E-01	7.33764865E-02	6.59081534E-03
2.71340000E-01	8.08289189E-02	6.59560573E-03
2.71850000E-01	8.12897297E-02	6.57636308E-03
2.72360000E-01	7.31624324E-02	6.53435540E-03
2.72860000E-01	8.01821622E-02	6.53268254E-03
2.73370000E-01	8.43200000E-02	6.57656432E-03
2.73880000E-01	8.03391892E-02	6.52119479E-03
2.74380000E-01	7.14910811E-02	6.52298602E-03
2.74890000E-01	7.22729730E-02	6.52149443E-03
2.75400000E-01	7.02332432E-02	6.48760586E-03
2.75900000E-01	6.81483784E-02	6.47735216E-03
2.76410000E-01	7.04540541E-02	6.50039229E-03
2.76920000E-01	7.23059459E-02	6.48638081E-03
2.77420000E-01	6.46118919E-02	6.46425263E-03
2.77930000E-01	6.47783784E-02	6.46597351E-03
2.78440000E-01	7.12537838E-02	6.45761776E-03
2.78940000E-01	7.48340541E-02	6.47818693E-03
2.79450000E-01	7.52916216E-02	6.42180788E-03
2.79960000E-01	7.30464865E-02	6.48807537E-03
2.80460000E-01	6.98527027E-02	6.44650006E-03
2.80970000E-01	7.17629730E-02	6.40708334E-03
2.81480000E-01	7.53875676E-02	6.44638371E-03
2.81980000E-01	6.51262162E-02	6.43539556E-03
2.82490000E-01	6.28540541E-02	6.44222328E-03
2.83000000E-01	6.31789189E-02	6.44341226E-03
2.83500000E-01	7.75064865E-02	6.40028095E-03
2.84010000E-01	6.36610811E-02	6.38168985E-03
2.84520000E-01	7.38891892E-02	6.31700130E-03
2.85020000E-01	7.40337838E-02	6.37355874E-03
2.85530000E-01	7.00994595E-02	6.38130524E-03
2.86040000E-01	6.68797297E-02	6.36163724E-03
2.86540000E-01	7.10067568E-02	6.36000640E-03
2.87050000E-01	6.56735135E-02	6.36370603E-03
2.87560000E-01	6.30886486E-02	6.38946904E-03
2.88060000E-01	6.88948649E-02	6.35811158E-03
2.88570000E-01	5.95654054E-02	6.37059171E-03
2.89080000E-01	6.78970270E-02	6.37431799E-03
2.89580000E-01	6.81654054E-02	6.38674786E-03
2.90090000E-01	5.21910811E-02	6.37475067E-03
2.90590000E-01	6.90313514E-02	6.42624874E-03
2.91100000E-01	7.42081081E-02	6.41300105E-03
2.91610000E-01	6.66851351E-02	6.37579736E-03
2.92110000E-01	6.78418919E-02	6.37803288E-03
2.92620000E-01	7.14740541E-02	6.41080665E-03
2.93130000E-01	7.34672973E-02	6.42802380E-03
2.93630000E-01	7.02421622E-02	6.40688348E-03
2.94140000E-01	7.34594595E-02	6.39618288E-03
2.94650000E-01	7.06170270E-02	6.40260615E-03
2.95150000E-01	6.92910811E-02	6.40802036E-03
2.95660000E-01	5.52348649E-02	6.37831345E-03
2.96170000E-01	5.82281081E-02	6.39127310E-03
2.96670000E-01	5.69416216E-02	6.35360165E-03
2.97180000E-01	6.17394595E-02	6.35267372E-03
2.97690000E-01	5.98643243E-02	6.41888680E-03
2.98190000E-01	6.45694595E-02	6.38050765E-03
2.98700000E-01	5.62913514E-02	6.33730693E-03
2.99210000E-01	6.14797297E-02	6.36835977E-03
2.99710000E-01	6.08635135E-02	6.35723838E-03
3.00220000E-01	6.37759459E-02	6.37585473E-03
3.00730000E-01	5.66616216E-02	6.33410750E-03
3.01230000E-01	5.74151351E-02	6.35062397E-03
3.01740000E-01	7.19881081E-02	6.37969201E-03
3.02250000E-01	5.86113514E-02	6.34220133E-03
3.02750000E-01	5.40154054E-02	6.32154537E-03
3.03260000E-01	5.78656757E-02	6.30908973E-03
3.03770000E-01	6.20464865E-02	6.30044739E-03
3.04270000E-01	7.12602703E-02	6.29425016E-03
3.04780000E-01	5.90854054E-02	6.26341464E-03
3.05290000E-01	5.59427027E-02	6.26638528E-03
3.05790000E-01	6.08921622E-02	6.23895629E-03
3.06300000E-01	6.15075676E-02	6.22342655E-03
3.06800000E-01	6.31421622E-02	6.21145111E-03
3.07310000E-01	5.78962162E-02	6.23475119E-03
3.07820000E-01	6.70970270E-02	6.20180864E-03
3.08320000E-01	6.02802703E-02	6.19356813E-03
3.08830000E-01	5.77600000E-02	6.19180844E-03
3.09340000E-01	6.37010811E-02	6.20503353E-03
3.09840000E-01	5.79964865E-02	6.28704332E-03
3.10350000E-01	4.79435135E-02	6.33915413E-03
3.10860000E-01	5.78737838E-02	6.43596623E-03
3.11360000E-01	5.14008108E-02	6.45436724E-03
3.11870000E-01	5.18856757E-02	6.45955106E-03
3.12380000E-01	5.37437838E-02	6.54633979E-03
3.12880000E-01	5.93843243E-02	6.54043619E-03
3.13390000E-01	5.94362162E-02	6.56692538E-03
3.13900000E-01	6.51008108E-02	6.60922152E-03
3.14400000E-01	5.87740541E-02	6.65694263E-03
3.14910000E-01	5.35629730E-02	6.66191348E-03
3.15420000E-01	5.37743243E-02	6.68749534E-03
3.15920000E-01	5.26618919E-02	6.70848952E-03
3.16430000E-01	5.12278378E-02	6.72295190E-03
3.16940000E-01	5.29016216E-02	6.74514930E-03
3.17440000E-01	5.80154054E-02	6.76173689E-03
3.17950000E-01	5.06521622E-02	6.79998966E-03
3.18450000E-01	4.81045946E-02	6.76767870E-03
3.18960000E-01	4.60570270E-02	6.77294032E-03
3.19470000E-01	5.29167568E-02	6.83176211E-03
3.19970000E-01	5.25418919E-02	6.78168427E-03
3.20480000E-01	5.42600000E-02	6.80897566E-03
3.20990000E-01	5.32710811E-02	6.80725501E-03
3.21490000E-01	5.06156757E-02	6.82106687E-03
3.22000000E-01	5.42302703E-02	6.78335215E-03
3.22510000E-01	5.29340541E-02	6.81042119E-03
3.23010000E-01	4.79975676E-02	6.80622187E-03
3.23520000E-01	5.08878378E-02	6.80229843E-03
3.24030000E-01	4.88513514E-02	6.81098818E-03
3.24530000E-01	4.52867568E-02	6.77537682E-03
3.25040000E-01	4.91356757E-02	6.81153195E-03
3.25550000E-01	5.12502703E-02	6.78019930E-03
3.26050000E-01	4.67862162E-02	6.83350661E-03
3.26560000E-01	5.45378378E-02	6.81096680E-03
3.27070000E-01	4.69778378E-02	6.78698729E-03
3.27570000E-01	5.55616216E-02	6.81675642E-03
3.28080000E-01	5.14532432E-02	6.83300615E-03
3.28590000E-01	6.46008108E-02	6.83564363E-03
3.29090000E-01	5.93400000E-02	6.84586688E-03
3.29600000E-01	5.08762162E-02	6.86470256E-03
3.30100000E-01	4.71894595E-02	6.85159422E-03
3.30610000E-01	5.22086486E-02	6.87499190E-03
3.31120000E-01	5.53816216E-02	6.89953459E-03
3.31620000E-01	4.76359459E-02	6.86123845E-03
3.32130000E-01	4.61667568E-02	6.89001502E-03
3.32640000E-01	5.79156757E-02	6.87716472E-03
3.33140000E-01	4.96400000E-02	6.92330427E-03
3.33650000E-01	5.38183784E-02	6.88847371E-03
3.34160000E-01	4.90002703E-02	6.93951429E-03
3.34660000E-01	4.27321622E-02	6.93631683E-03
3.35170000E-01	5.17337838E-02	6.93520916E-03
3.35680000E-01	4.87918919E-02	6.95037068E-03
3.36180000E-01	4.57851351E-02	6.93509249E-03
3.36690000E-01	4.25297297E-02	6.95547434E-03
3.37200000E-01	5.28410811E-02	6.97055650E-03
3.37700000E-01	4.98975676E-02	6.94781346E-03
3.38210000E-01	4.03518919E-02	6.99586353E-03
3.38720000E-01	5.36654054E-02	6.97009583E-03
3.39220000E-01	5.00813514E-02	6.99750771E-03
3.39730000E-01	5.04594595E-02	7.00388823E-03
3.40230000E-01	5.24389189E-02	6.97447563E-03
3.40740000E-01	4.62143243E-02	6.97957702E-03
3.41250000E-01	4.06424324E-02	7.03540052E-03
3.41750000E-01	4.28027027E-02	7.03231131E-03
3.42260000E-01	4.61675676E-02	7.00135859E-03
3.42770000E-01	5.20791892E-02	7.02891042E-03
3.43270000E-01	4.64967568E-02	7.00573010E-03
3.43780000E-01	3.42186486E-02	7.01341476E-03
3.44290000E-01	4.56121622E-02	6.99273300E-03
3.44790000E-01	4.76735135E-02	7.07100969E-03
3.45300000E-01	4.65102703E-02	7.06399035E-03
3.45810000E-01	5.40675676E-02	7.06706770E-03
3.46310000E-01	4.73048649E-02	7.07895494E-03
3.46820000E-01	4.42935135E-02	7.05045733E-03
3.47330000E-01	4.53337838E-02	7.06088212E-03
3.47830000E-01	3.90413514E-02	7.08612609E-03
3.48340000E-01	4.12767568E-02	7.10187037E-03
3.48840000E-01	4.67059459E-02	7.13506824E-03
3.49350000E-01	3.97162162E-02	7.09679214E-03
3.49860000E-01	5.11154054E-02	7.13013366E-03
3.50360000E-01	4.69440541E-02	7.09745321E-03
3.50870000E-01	4.76032432E-02	7.13198125E-03
3.51380000E-01	4.44548649E-02	7.13416815E-03
3.51880000E-01	4.52927027E-02	7.10109185E-03
3.52390000E-01	3.97902703E-02	7.10518207E-03
3.52900000E-01	4.03151351E-02	7.08732885E-03
3.53400000E-01	4.26854054E-02	7.07132211E-03
3.53910000E-01	4.60740541E-02	6.92753016E-03
3.54420000E-01	4.55483784E-02	6.90146518E-03
3.54920000E-01	4.05681081E-02	6.79486714E-03
3.55430000E-01	4.80391892E-02	6.84079009E-03
3.55940000E-01	4.35705405E-02	6.73758466E-03
3.56440000E-01	3.73932432E-02	6.68076320E-03
3.56950000E-01	4.52143243E-02	6.67910572E-03
3.57450000E-01	4.64508108E-02	6.72198415E-03
3.57960000E-01	3.76678378E-02	6.78598708E-03
3.58470000E-01	5.02700000E-02	6.83910283E-03
3.58970000E-01	3.78013514E-02	6.79724469E-03
3.59480000E-01	4.18072973E-02	6.83594994E-03
3.59990000E-01	5.27427027E-02	6.82628907E-03
3.60490000E-01	4.01294595E-02	6.85126075E-03
3.61000000E-01	5.08200000E-02	6.83760471E-03
3.61510000E-01	3.33997297E-02	6.84161492E-03
3.62010000E-01	3.95348649E-02	6.84507662E-03
3.62520000E-01	5.06318919E-02	6.87055665E-03
3.63030000E-01	3.89381081E-02	6.86795331E-03
3.63530000E-01	4.43362162E-02	6.91112887E-03
3.64040000E-01	4.47572973E-02	6.90729749E-03
3.64550000E-01	4.32808108E-02	6.92180082E-03
3.65050000E-01	4.14191892E-02	6.94263864E-03
3.65560000E-01	4.41591892E-02	6.93867798E-03
3.66060000E-01	4.12527027E-02	6.99513566E-03
3.66570000E-01	3.67159459E-02	6.96767038E-03
3.67080000E-01	4.41545946E-02	7.02038438E-03
3.67580000E-01	3.78900000E-02	7.03351710E-03
3.68090000E-01	3.75162162E-02	7.11859590E-03
3.68600000E-01	4.86729730E-02	7.15566767E-03
3.69100000E-01	4.10654054E-02	7.24586194E-03
3.69610000E-01	3.80991892E-02	7.22426525E-03
3.70120000E-01	3.32513514E-02	7.28786708E-03
3.70620000E-01	4.21813514E-02	7.30733153E-03
3.71130000E-01	2.98524324E-02	7.34524128E-03
3.71640000E-01	2.34848649E-02	7.31645852E-03
3.72140000E-01	4.11602703E-02	7.27681772E-03
3.72650000E-01	4.21062162E-02	7.30404223E-03
3.73150000E-01	3.98605405E-02	7.36008732E-03
3.73660000E-01	2.96048649E-02	7.37280323E-03
3.74170000E-01	4.07205405E-02	7.39667452E-03
3.74670000E-01	4.48256757E-02	7.40723282E-03
3.75180000E-01	3.21805405E-02	7.48566677E-03
3.75690000E-01	4.52986486E-02	7.49150198E-03
3.76190000E-01	4.62829730E-02	7.52082077E-03
3.76700000E-01	3.20945946E-02	7.54963759E-03
3.77210000E-01	3.79954054E-02	7.57048938E-03
3.77710000E-01	3.10643243E-02	7.58497881E-03
3.78220000E-01	3.36275676E-02	7.67383338E-03
3.78730000E-01	4.13921622E-02	7.68625122E-03
3.79230000E-01	2.99621622E-02	7.71517330E-03
3.79740000E-01	4.64470270E-02	7.73734322E-03
3.80240000E-01	3.28035135E-02	7.76348681E-03
3.80750000E-01	3.63908108E-02	7.81685421E-03
3.81260000E-01	3.17724324E-02	7.85998506E-03
3.81760000E-01	4.23229730E-02	7.82196565E-03
3.82270000E-01	2.59145946E-02	7.93773248E-03
3.82780000E-01	3.70089189E-02	7.93683700E-03
3.83280000E-01	4.38691892E-02	7.97780113E-03
3.83790000E-01	3.64972973E-02	7.98131609E-03
3.84300000E-01	4.21805405E-02	8.05945029E-03
3.84800000E-01	4.74378378E-02	8.10857213E-03
3.85310000E-01	4.25924324E-02	8.08028558E-03
3.85820000E-01	4.45181081E-02	8.15178580E-03
3.86320000E-01	3.44262162E-02	8.16997016E-03
3.86830000E-01	4.04648649E-02	8.17629022E-03
3.87330000E-01	2.75464865E-02	8.21978580E-03
3.87840000E-01	4.21991892E-02	8.25632187E-03
3.88350000E-01	4.49005405E-02	8.29380102E-03
3.88850000E-01	3.59829730E-02	8.33031666E-03
3.89360000E-01	3.16318919E-02	8.38625498E-03
3.89870000E-01	3.42986486E-02	8.39815990E-03
3.90370000E-01	3.87202703E-02	8.50583658E-03
3.90880000E-01	4.66648649E-02	8.42973891E-03
3.91390000E-01	2.16305405E-02	8.55895761E-03
3.91890000E-01	3.11640541E-02	8.56877678E-03
3.92400000E-01	2.72189189E-02	8.61233131E-03
3.92900000E-01	3.93037838E-02	8.64580634E-03
3.93410000E-01	3.64043243E-02	8.70261147E-03
3.93920000E-01	3.18918919E-02	8.70566604E-03
3.94420000E-01	2.96970270E-02	1.02191930E-02
3.94930000E-01	3.35991892E-02	8.80648501E-03
3.95440000E-01	3.81651351E-02	8.92181197E-03
3.95940000E-01	2.88905405E-02	8.84413633E-03
3.96450000E-01	3.28570270E-02	8.90839413E-03
3.96960000E-01	2.69824324E-02	8.99077935E-03
3.97460000E-01	2.86359459E-02	9.00964555E-03
3.97970000E-01	4.60710811E-02	9.00954112E-03
3.98470000E-01	2.16172973E-02	9.12545624E-03
3.98980000E-01	3.21529730E-02	9.12627172E-03
3.99490000E-01	4.05954054E-02	9.11997634E-03
3.99990000E-01	4.02678378E-02	9.14697046E-03
4.00500000E-01	2.81805405E-02	9.27616761E-03
4.01010000E-01	3.90605405E-02	9.25835366E-03
4.01510000E-01	2.99716216E-02	9.25408797E-03
4.02020000E-01	3.63502703E-02	9.36752142E-03
4.02530000E-01	3.04829730E-02	9.36068023E-03
4.03030000E-01	3.30027027E-02	9.31155451E-03
4.03540000E-01	3.17775676E-02	9.42130839E-03
4.04050000E-01	2.91808108E-02	9.44778908E-03
4.04550000E-01	3.16956757E-02	9.46141911E-03
4.05060000E-01	3.07740541E-02	9.46466798E-03
4.05560000E-01	3.19243243E-02	9.54394613E-03
4.06070000E-01	3.54086486E-02	9.57078495E-03
4.06580000E-01	2.41870270E-02	9.56690851E-03
4.07080000E-01	3.31810811E-02	9.63867910E-03
4.07590000E-01	3.25048649E-02	9.69891449E-03
4.08100000E-01	2.09637838E-02	9.65174611E-03
4.08600000E-01	3.90994595E-02	9.71819683E-03
4.09110000E-01	3.05851351E-02	9.74846158E-03
4.09620000E-01	2.78300000E-02	9.74344751E-03
4.10120000E-01	2.62981081E-02	9.73423521E-03
4.10630000E-01	1.40940541E-02	9.76810794E-03
4.11130000E-01	3.03405405E-02	9.79783736E-03
4.11640000E-01	3.25540541E-02	9.68136595E-03
4.12150000E-01	2.76900000E-02	9.72280099E-03
4.12650000E-01	2.57202703E-02	9.84059486E-03
4.13160000E-01	3.54300000E-02	9.82416819E-03
4.13670000E-01	2.88532432E-02	9.81041628E-03
4.14170000E-01	2.89578378E-02	9.84802943E-03
4.14680000E-01	3.74408108E-02	9.94717738E-03
4.15180000E-01	3.10718919E-02	9.83341723E-03
4.15690000E-01	1.70302703E-02	9.93740861E-03
4.16200000E-01	4.42737838E-02	9.95592658E-03
4.16700000E-01	2.13100000E-02	1.00936039E-02
4.17210000E-01	2.11910811E-02	1.00346396E-02
4.17720000E-01	3.43378378E-02	1.00773658E-02
4.18220000E-01	4.23216216E-02	1.01309563E-02
4.18730000E-01	3.63970270E-02	1.01274234E-02
4.19240000E-01	4.55318919E-02	1.01925482E-02
4.19740000E-01	3.41159459E-02	1.02892916E-02
4.20250000E-01	3.24986486E-02	1.03599881E-02
4.20750000E-01	3.39989189E-02	1.03445976E-02
4.21260000E-01	2.37227027E-02	1.03385061E-02
4.21770000E-01	2.38754054E-02	1.04827271E-02
4.22270000E-01	4.25948649E-02	1.05626088E-02
4.22780000E-01	2.68875676E-02	1.05729535E-02
4.23290000E-01	3.37259459E-02	1.06301146E-02
4.23790000E-01	3.22240541E-02	1.07708804E-02
4.24300000E-01	2.35113514E-02	1.07697873E-02
4.24810000E-01	3.09894595E-02	1.08260232E-02
4.25310000E-01	4.56708108E-02	1.09659814E-02
4.25820000E-01	3.85918919E-02	1.10781602E-02
4.26320000E-01	3.43970270E-02	1.10585406E-02
4.26830000E-01	2.21548649E-02	1.11450822E-02
4.27340000E-01	4.20464865E-02	1.13241562E-02
4.27840000E-01	2.61040541E-02	1.12717290E-02
4.28350000E-01	2.59718919E-02	1.13904972E-02
4.28860000E-01	4.78351351E-03	1.14622298E-02
4.29360000E-01	3.15937838E-02	1.16663566E-02
4.29870000E-01	2.65978378E-02	1.15417610E-02
4.30370000E-01	3.13381081E-02	1.17138211E-02
4.30880000E-01	2.69459459E-02	1.17778992E-02
4.31390000E-01	2.29894595E-02	1.18611583E-02
4.31890000E-01	2.40670270E-02	1.18934628E-02
4.32400000E-01	4.08908108E-02	1.21692275E-02
4.32910000E-01	2.60427027E-02	1.23081569E-02
4.33410000E-01	2.48321622E-02	1.21416397E-02
4.33920000E-01	2.62800000E-02	1.23480073E-02
4.34430000E-01	3.17308108E-02	1.25234742E-02
4.34930000E-01	2.48902703E-02	1.26189435E-02
4.35440000E-01	1.97864865E-02	1.26258179E-02
4.35940000E-01	4.85275676E-02	1.27562871E-02
4.36450000E-01	3.16959459E-02	1.27888472E-02
4.36960000E-01	2.31967568E-02	1.29719029E-02
4.37460000E-01	2.74386486E-02	1.30438878E-02
4.37970000E-01	1.12267568E-02	1.31783256E-02
4.38480000E-01	3.17837838E-02	1.33129590E-02
4.38980000E-01	4.45510811E-02	1.32884569E-02
4.39490000E-01	1.47824324E-02	1.35036604E-02
4.39990000E-01	1.33116216E-02	1.37304461E-02
