## Supplementary material for "Disordered proteins interact with the chemical environment to tune their protective function during drying": File S1: 100S Fit - 4.csv

#q**2_data	ln(I(q))_data	error_data	q**2_fit	ln(I(q))_fit	normalized_residual
0.00012996	1.2317099347381946	1.894455013486069	0.0002883204	0.5393861758411811	0.035171899516609165
0.0001418481	1.052995250305867	2.022636826419245	0.00030555039999999995	0.5310729947500263	0.12716978107510135
0.00015425640000000002	0.7408592304396311	2.185207486287677	0.00032364009999999996	0.5223450230736093	0.7587577755670748
0.00016692639999999997	0.8228541713485084	1.0969855772149393	0.00034224999999999994	0.513366063770749	0.6401960737220384
0.00018036489999999998	0.6100721007230049	1.130506728888171	0.000361	0.5043195086077105	0.3275766604435585
0.00019432359999999998	0.6440350425625029	0.8386572662244576	0.0003806401	0.4948434953779722	0.11501164078043129
0.0002085136	0.7171829189190843	0.5322054528635963	0.00040080039999999996	0.48511649452179056	0.1472108263896289
0.0002235025	0.6628947970465093	0.5057509990923115	0.0004210704	0.47533656528686835	0.5970002560239034
0.00023901159999999998	0.5799583814684093	0.4412370886962398	0.0004422609	0.4651125105038087	0.8182545285864018
0.00025472159999999995	0.6255459206893732	0.3125047500592679	0.0004639716	0.4546374680943057	-0.1526533923881544
0.00027126089999999993	0.547107553692076	0.2633930127299171	0.0004857616	0.4441241647874999	0.30889803621157574
0.0002883204	0.5474346467312317	0.2288324202180166	0.0005085025	0.4331520684511189	0.17121389044929766
0.00030555039999999995	0.5552313904964233	0.18996962597686648	0.0005317636000000001	0.42192898448829463	-1.1051837174847254
0.00032364009999999996	0.6269020413110991	0.1378002593243235	0.0005550736000000001	0.41068230710960507	0.0669063255517383
0.00034224999999999994	0.5890959241147736	0.11829166633862422	0.0005793649	0.39896216921990285	-0.6183307715867331
0.000361	0.5402549185926856	0.10970076420071083	0.0006041764	0.3869910437037572	-0.31596141573892356
0.0003806401	0.5057670024888449	0.09497740434576327	0.0006295081	0.3747689305611682	-0.6068841484164283
0.00040080039999999996	0.4972037296057071	0.08210832980398286	0.0006548481000000001	0.3625428128101604	-0.3853239071054946
0.0004210704	0.5156847212075479	0.06758482180460586	0.0006812100000000001	0.3498236457406934	0.7761529944287366
0.0004422609	0.5146864710939574	0.06058501219148954	0.0007080921	0.3368534910447832	-0.14645403776544452
0.0004639716	0.4467297502455063	0.05180178262067253	0.0007349520999999999	0.32389399922189177	-0.930165292899803
0.0004857616	0.4580591774543605	0.045112014429628755	0.0007628644	0.31042679059910344	0.29636807894405826
0.0005085025	0.4404695156369243	0.04273863041487485	0.0007912968999999999	0.29670859434987185	0.032636523986484964
0.0005317636000000001	0.37793490586558104	0.039807027489365474	0.0008196769	0.2830157284550967	0.8900714530982821
0.0005550736000000001	0.41302076543715494	0.034951229323474754
0.0005793649	0.37877884284565855	0.03264163341321465
0.0006041764	0.37718662078025234	0.031030443703310217
0.0006295081	0.35706748388484577	0.02916775256449139
0.0006548481000000001	0.3522864586077042	0.026617487296598456
0.0006812100000000001	0.3691989560707394	0.02496326171402143
0.0007080921	0.33326876096784486	0.02447682652955939
0.0007349520999999999	0.3020235500728665	0.023512433022354368
0.0007628644	0.31705788465069784	0.022374521828466113
0.0007912968999999999	0.29743417078689455	0.022232037864178433
0.0008196769	0.30186979652347323	0.021182645508679914
0.0008491395999999999	0.2664238669654713	0.02199302321132587
0.0008791224999999999	0.26021046979294965	0.021635238562646642
0.0009090225	0.27151555568606633	0.02075147058814562
