## Supplementary material for "Disordered proteins interact with the chemical environment to tune their protective function during drying": File S1: 100T - 4.csv

Q	I(Q)	Error
1.14000000E-02	5.18715641E+00	6.49624345E+00
1.19100000E-02	5.08517103E+00	5.81512098E+00
1.24200000E-02	5.20655385E+00	4.60666078E+00
1.29200000E-02	5.13457923E+00	2.51432399E+00
1.34300000E-02	5.19014641E+00	2.08814291E+00
1.39400000E-02	5.11840026E+00	1.59344506E+00
1.44400000E-02	5.08816872E+00	1.09091939E+00
1.49500000E-02	5.17094974E+00	9.88323422E-01
1.54600000E-02	4.95980564E+00	7.87908923E-01
1.59600000E-02	4.96554436E+00	5.87565245E-01
1.64700000E-02	4.80600718E+00	4.60080593E-01
1.69800000E-02	4.76506333E+00	4.01128184E-01
1.74800000E-02	4.81511231E+00	3.34186749E-01
1.79900000E-02	4.91500615E+00	2.58185413E-01
1.85000000E-02	4.74416000E+00	2.15208184E-01
1.90000000E-02	4.70417487E+00	1.90304213E-01
1.95100000E-02	4.59337795E+00	1.59248096E-01
2.00200000E-02	4.55020667E+00	1.38140069E-01
2.05200000E-02	4.55029282E+00	1.14878457E-01
2.10300000E-02	4.44609103E+00	1.02924400E-01
2.15400000E-02	4.43336231E+00	8.26664620E-02
2.20400000E-02	4.34051308E+00	7.40342165E-02
2.25500000E-02	4.31951795E+00	6.81190768E-02
2.30600000E-02	4.18878846E+00	5.98252519E-02
2.35600000E-02	4.14269692E+00	5.49604919E-02
2.40700000E-02	4.08590872E+00	5.02675039E-02
2.45800000E-02	4.06778103E+00	4.81065983E-02
2.50900000E-02	3.98339077E+00	4.35033029E-02
2.55900000E-02	3.95615564E+00	3.98536776E-02
2.61000000E-02	3.92118231E+00	3.80424660E-02
2.66100000E-02	3.80368923E+00	3.65059219E-02
2.71100000E-02	3.80108769E+00	3.42537614E-02
2.76200000E-02	3.73900923E+00	3.27266796E-02
2.81300000E-02	3.69876667E+00	3.18551364E-02
2.86300000E-02	3.66101462E+00	3.06180881E-02
2.91400000E-02	3.59471538E+00	3.04904321E-02
2.96500000E-02	3.58495282E+00	3.01394033E-02
3.01500000E-02	3.51584872E+00	2.93334844E-02
3.06600000E-02	3.47960282E+00	2.91982921E-02
3.11700000E-02	3.41654026E+00	2.81867876E-02
3.16700000E-02	3.37906974E+00	2.82025496E-02
3.21800000E-02	3.29139308E+00	2.83204990E-02
3.26900000E-02	3.28925179E+00	2.75425179E-02
3.31900000E-02	3.24603923E+00	2.73146253E-02
3.37000000E-02	3.18083923E+00	2.64569950E-02
3.42100000E-02	3.13872744E+00	2.63176909E-02
3.47100000E-02	3.09007821E+00	2.59491471E-02
3.52200000E-02	3.07824333E+00	2.58242145E-02
3.57300000E-02	3.02423051E+00	2.52342788E-02
3.62300000E-02	2.98226179E+00	2.49670882E-02
3.67400000E-02	2.95017051E+00	2.49789106E-02
3.72500000E-02	2.86806231E+00	2.44308252E-02
3.77500000E-02	2.84377256E+00	2.42224793E-02
3.82600000E-02	2.79881897E+00	2.36308724E-02
3.87700000E-02	2.74245615E+00	2.33038438E-02
3.92700000E-02	2.71872872E+00	2.31553209E-02
3.97800000E-02	2.65950256E+00	2.27419790E-02
4.02900000E-02	2.64961513E+00	2.25795703E-02
4.08000000E-02	2.61624641E+00	2.22298802E-02
4.13000000E-02	2.55838923E+00	2.20722411E-02
4.18100000E-02	2.57203205E+00	2.20039383E-02
4.23200000E-02	2.49696487E+00	2.16702192E-02
4.28200000E-02	2.43832821E+00	2.14798587E-02
4.33300000E-02	2.43879923E+00	2.11333404E-02
4.38400000E-02	2.39011769E+00	2.13412113E-02
4.43400000E-02	2.34783359E+00	2.10275444E-02
4.48500000E-02	2.30020769E+00	2.05090454E-02
4.53600000E-02	2.30995385E+00	2.05738169E-02
4.58600000E-02	2.26161897E+00	1.99569403E-02
4.63700000E-02	2.22322231E+00	2.02640727E-02
4.68800000E-02	2.19117077E+00	1.98993289E-02
4.73800000E-02	2.15388513E+00	1.97687362E-02
4.78900000E-02	2.12640615E+00	1.96029270E-02
4.84000000E-02	2.09044256E+00	1.91726809E-02
4.89000000E-02	2.06477769E+00	1.92716017E-02
4.94100000E-02	2.05236256E+00	1.92278097E-02
4.99200000E-02	1.97918821E+00	1.86382324E-02
5.04200000E-02	1.96664436E+00	1.83426412E-02
5.09300000E-02	1.93026462E+00	1.84636918E-02
5.14400000E-02	1.92677487E+00	1.81462186E-02
5.19400000E-02	1.89746769E+00	1.79278292E-02
5.24500000E-02	1.86853385E+00	1.79688718E-02
5.29600000E-02	1.83121308E+00	1.75218792E-02
5.34600000E-02	1.80153692E+00	1.75015201E-02
5.39700000E-02	1.79466282E+00	1.74359151E-02
5.44800000E-02	1.75199872E+00	1.72100145E-02
5.49800000E-02	1.73792000E+00	1.72623220E-02
5.54900000E-02	1.70916564E+00	1.69246025E-02
5.60000000E-02	1.69301615E+00	1.70166466E-02
5.65000000E-02	1.66962538E+00	1.69206376E-02
5.70100000E-02	1.66138692E+00	1.65562710E-02
5.75200000E-02	1.61695564E+00	1.66860997E-02
5.80300000E-02	1.57831692E+00	1.63846166E-02
5.85300000E-02	1.55958590E+00	1.62734662E-02
5.90400000E-02	1.51870205E+00	1.62790360E-02
5.95500000E-02	1.52329103E+00	1.60365160E-02
6.00500000E-02	1.49058744E+00	1.58705554E-02
6.05600000E-02	1.46715154E+00	1.59756973E-02
6.10700000E-02	1.46149846E+00	1.58617212E-02
6.15700000E-02	1.43895410E+00	1.56837688E-02
6.20800000E-02	1.43836436E+00	1.55393371E-02
6.25900000E-02	1.40359462E+00	1.53856032E-02
6.30900000E-02	1.39468154E+00	1.54444559E-02
6.36000000E-02	1.37417795E+00	1.53038013E-02
6.41100000E-02	1.33706077E+00	1.51426447E-02
6.46100000E-02	1.32371949E+00	1.51416036E-02
6.51200000E-02	1.31027718E+00	1.49772248E-02
6.56300000E-02	1.29300795E+00	1.48009980E-02
6.61300000E-02	1.28284974E+00	1.48591186E-02
6.66400000E-02	1.25943077E+00	1.46995310E-02
6.71500000E-02	1.24463410E+00	1.45910243E-02
6.76500000E-02	1.23491872E+00	1.44538252E-02
6.81600000E-02	1.20666949E+00	1.45561647E-02
6.86700000E-02	1.19918205E+00	1.42806405E-02
6.91700000E-02	1.17065718E+00	1.42397406E-02
6.96800000E-02	1.16907564E+00	1.42740016E-02
7.01900000E-02	1.13232385E+00	1.39824501E-02
7.06900000E-02	1.13227128E+00	1.39832906E-02
7.12000000E-02	1.12177846E+00	1.39844029E-02
7.17100000E-02	1.10148077E+00	1.38156558E-02
7.22100000E-02	1.09272077E+00	1.37661905E-02
7.27200000E-02	1.07759538E+00	1.36335649E-02
7.32300000E-02	1.05824692E+00	1.37589690E-02
7.37300000E-02	1.05892590E+00	1.34595366E-02
7.42400000E-02	1.04315974E+00	1.33987942E-02
7.47500000E-02	1.02863231E+00	1.33859240E-02
7.52600000E-02	1.02252923E+00	1.33707873E-02
7.57600000E-02	1.01801564E+00	1.32636379E-02
7.62700000E-02	9.77300000E-01	1.31983039E-02
7.67800000E-02	9.73171795E-01	1.31335279E-02
7.72800000E-02	9.81205897E-01	1.28004105E-02
7.77900000E-02	9.59222308E-01	1.28234700E-02
7.83000000E-02	9.52456410E-01	1.27165423E-02
7.88000000E-02	9.28676154E-01	1.27210126E-02
7.93100000E-02	9.21791026E-01	1.26194739E-02
7.98200000E-02	9.23600513E-01	1.24054307E-02
8.03200000E-02	9.23006154E-01	1.27282031E-02
8.08300000E-02	8.81336667E-01	1.27739795E-02
8.13400000E-02	9.05406667E-01	1.28186799E-02
8.18400000E-02	8.78326154E-01	1.29331153E-02
8.23500000E-02	8.69239744E-01	1.27186317E-02
8.28600000E-02	8.37530256E-01	1.27782143E-02
8.33600000E-02	8.70370513E-01	1.28683075E-02
8.38700000E-02	8.36466667E-01	1.28737049E-02
8.43800000E-02	8.35795897E-01	1.27055659E-02
8.48800000E-02	8.17423333E-01	1.27042310E-02
8.53900000E-02	8.07117692E-01	1.27511074E-02
8.59000000E-02	8.04016667E-01	1.28262658E-02
8.64000000E-02	7.97674615E-01	1.27741214E-02
8.69100000E-02	7.92556154E-01	1.26194706E-02
8.74200000E-02	7.94969231E-01	1.27170793E-02
8.79200000E-02	7.85109231E-01	1.25507449E-02
8.84300000E-02	7.58641282E-01	1.26429890E-02
8.89400000E-02	7.68821538E-01	1.27163517E-02
8.94400000E-02	7.55772564E-01	1.25733336E-02
8.99500000E-02	7.44362308E-01	1.26753691E-02
9.04600000E-02	7.31175641E-01	1.29476924E-02
9.09600000E-02	7.11302051E-01	1.29302019E-02
9.14700000E-02	7.18186923E-01	1.29494697E-02
9.19800000E-02	7.16104872E-01	1.28661715E-02
9.24800000E-02	7.23533077E-01	1.26456559E-02
9.29900000E-02	6.92750769E-01	1.26780089E-02
9.35000000E-02	6.81540000E-01	1.23883416E-02
9.40100000E-02	7.02300513E-01	1.24107411E-02
9.45100000E-02	6.66077949E-01	1.24319677E-02
9.50200000E-02	6.58681538E-01	1.22924620E-02
9.55300000E-02	6.72020256E-01	1.22928090E-02
9.60300000E-02	6.66463333E-01	1.21946455E-02
9.65400000E-02	6.52970000E-01	1.21123943E-02
9.70500000E-02	6.45367179E-01	1.21344610E-02
9.75500000E-02	6.42528205E-01	1.21488842E-02
9.80600000E-02	6.35364872E-01	1.20782391E-02
9.85700000E-02	6.32287692E-01	2.69092342E-01
9.90700000E-02	6.28627436E-01	1.20293163E-02
9.95800000E-02	6.11901026E-01	1.19953791E-02
1.00090000E-01	6.00686154E-01	1.19874342E-02
1.00590000E-01	6.06850769E-01	1.19051450E-02
1.01100000E-01	5.96738205E-01	1.17815406E-02
1.01610000E-01	5.94311026E-01	1.14769081E-02
1.02110000E-01	5.82160769E-01	1.14135645E-02
1.02620000E-01	5.73333590E-01	1.13416909E-02
1.03130000E-01	5.80630000E-01	1.13808958E-02
1.03630000E-01	5.69218974E-01	1.14853843E-02
1.04140000E-01	5.73391026E-01	1.14965535E-02
1.04650000E-01	5.57695641E-01	1.16130501E-02
1.05150000E-01	5.68839744E-01	1.16432994E-02
1.05660000E-01	5.56409487E-01	1.14559256E-02
1.06170000E-01	5.60679231E-01	1.12439163E-02
1.06670000E-01	5.41189744E-01	1.11902618E-02
1.07180000E-01	5.30103077E-01	1.11041168E-02
1.07690000E-01	5.43732821E-01	1.09600182E-02
1.08190000E-01	5.14916410E-01	1.09266284E-02
1.08700000E-01	5.30340513E-01	1.08067114E-02
1.09210000E-01	5.25897692E-01	1.06778130E-02
1.09710000E-01	5.27493333E-01	1.07798286E-02
1.10220000E-01	5.10881795E-01	1.06763406E-02
1.10730000E-01	5.17124359E-01	1.06229746E-02
1.11230000E-01	5.08321026E-01	1.05299183E-02
1.11740000E-01	5.02900256E-01	1.05383091E-02
1.12250000E-01	4.97721026E-01	1.04866405E-02
1.12750000E-01	4.95161795E-01	1.04614843E-02
1.13260000E-01	4.85259487E-01	1.03691629E-02
1.13770000E-01	4.86770000E-01	1.02737082E-02
1.14280000E-01	4.81083590E-01	1.03006299E-02
1.14780000E-01	4.79008974E-01	1.02277510E-02
1.15290000E-01	4.71748974E-01	1.01082436E-02
1.15800000E-01	4.58075641E-01	1.01091177E-02
1.16300000E-01	4.54594103E-01	1.00057101E-02
1.16810000E-01	4.63245128E-01	9.99268902E-03
1.17320000E-01	4.65604103E-01	9.95594229E-03
1.17820000E-01	4.38276667E-01	9.93257666E-03
1.18330000E-01	4.52864615E-01	9.85136763E-03
1.18840000E-01	4.51902308E-01	9.83093758E-03
1.19340000E-01	4.48774872E-01	9.73685626E-03
1.19850000E-01	4.35785641E-01	9.79537851E-03
1.20360000E-01	4.44228205E-01	9.65006266E-03
1.20860000E-01	4.35774872E-01	9.63700045E-03
1.21370000E-01	4.36657692E-01	9.56655379E-03
1.21880000E-01	4.31190256E-01	9.57840088E-03
1.22380000E-01	4.27082308E-01	9.50008932E-03
1.22890000E-01	4.32300769E-01	9.49830120E-03
1.23400000E-01	4.14611026E-01	9.41112421E-03
1.23900000E-01	4.22260769E-01	9.46105312E-03
1.24410000E-01	4.17763590E-01	9.41460563E-03
1.24920000E-01	4.08068205E-01	9.35669032E-03
1.25420000E-01	4.03846667E-01	9.30568997E-03
1.25930000E-01	4.00613077E-01	9.22466870E-03
1.26440000E-01	4.04919231E-01	9.21839338E-03
1.26940000E-01	4.00087436E-01	9.27136415E-03
1.27450000E-01	4.04388974E-01	9.15601538E-03
1.27960000E-01	3.95677436E-01	9.05596983E-03
1.28460000E-01	4.00026410E-01	8.99062195E-03
1.28970000E-01	3.90374872E-01	9.02168090E-03
1.29480000E-01	3.85335385E-01	9.05227632E-03
1.29980000E-01	3.84615897E-01	8.96607431E-03
1.30490000E-01	3.77293077E-01	8.88067206E-03
1.31000000E-01	3.81428205E-01	8.84312991E-03
1.31500000E-01	3.69609231E-01	8.81598096E-03
1.32010000E-01	3.73610256E-01	8.71250344E-03
1.32520000E-01	3.70337179E-01	8.76476274E-03
1.33020000E-01	3.82423333E-01	8.68878819E-03
1.33530000E-01	3.70293077E-01	8.66814688E-03
1.34040000E-01	3.61645641E-01	8.71681667E-03
1.34540000E-01	3.72335897E-01	8.64965167E-03
1.35050000E-01	3.54319231E-01	8.66751637E-03
1.35560000E-01	3.46646667E-01	8.56566578E-03
1.36060000E-01	3.48833846E-01	8.61661852E-03
1.36570000E-01	3.60251795E-01	8.58175067E-03
1.37080000E-01	3.59244615E-01	8.51673721E-03
1.37580000E-01	3.46333077E-01	8.48488697E-03
1.38090000E-01	3.52301026E-01	8.48443599E-03
1.38600000E-01	3.47065641E-01	8.46472815E-03
1.39110000E-01	3.52209231E-01	8.37180618E-03
1.39610000E-01	3.42421026E-01	8.34882117E-03
1.40120000E-01	3.39751282E-01	8.36326351E-03
1.40630000E-01	3.40041795E-01	8.30021838E-03
1.41130000E-01	3.41812821E-01	8.35305220E-03
1.41640000E-01	3.25837436E-01	8.33074013E-03
1.42150000E-01	3.27082051E-01	8.28515235E-03
1.42650000E-01	3.22454359E-01	8.21487500E-03
1.43160000E-01	3.24693077E-01	8.25643480E-03
1.43670000E-01	3.29868462E-01	8.22292423E-03
1.44170000E-01	3.25596923E-01	8.19123929E-03
1.44680000E-01	3.27972051E-01	8.16293059E-03
1.45190000E-01	3.12653590E-01	8.14758403E-03
1.45690000E-01	3.16755897E-01	8.09367360E-03
1.46200000E-01	3.21412564E-01	8.14212361E-03
1.46710000E-01	3.05056410E-01	8.15403246E-03
1.47210000E-01	3.07947179E-01	8.09523214E-03
1.47720000E-01	3.15072821E-01	8.01502048E-03
1.48230000E-01	3.02570513E-01	8.05908835E-03
1.48730000E-01	3.02531026E-01	8.05754338E-03
1.49240000E-01	3.07203590E-01	8.02211095E-03
1.49750000E-01	2.90151795E-01	7.98747151E-03
1.50250000E-01	2.89981795E-01	7.99872096E-03
1.50760000E-01	2.98734359E-01	7.95343722E-03
1.51270000E-01	2.97135641E-01	7.94199438E-03
1.51770000E-01	2.84152564E-01	7.87827938E-03
1.52280000E-01	2.98478462E-01	7.86781706E-03
1.52790000E-01	2.92306923E-01	7.86148653E-03
1.53290000E-01	2.89461538E-01	7.87870231E-03
1.53800000E-01	2.84088718E-01	7.88468502E-03
1.54310000E-01	2.78601538E-01	7.79869332E-03
1.54810000E-01	2.80442051E-01	7.78427760E-03
1.55320000E-01	2.81200256E-01	7.84163853E-03
1.55830000E-01	2.72553333E-01	7.69342539E-03
1.56330000E-01	2.94558974E-01	7.69350756E-03
1.56840000E-01	2.79301795E-01	7.63720529E-03
1.57350000E-01	2.70566667E-01	7.61606555E-03
1.57850000E-01	2.81569231E-01	7.61783224E-03
1.58360000E-01	2.79144103E-01	7.63379267E-03
1.58870000E-01	2.67026667E-01	7.62859682E-03
1.59370000E-01	2.67169231E-01	7.59759846E-03
1.59880000E-01	2.69694359E-01	7.55538991E-03
1.60390000E-01	2.63035385E-01	7.56880970E-03
1.60890000E-01	2.70707179E-01	7.56901059E-03
1.61400000E-01	2.62825128E-01	7.54249464E-03
1.61910000E-01	2.62606923E-01	7.50694631E-03
1.62410000E-01	2.57540000E-01	7.55047216E-03
1.62920000E-01	2.61238718E-01	7.49225742E-03
1.63430000E-01	2.66681282E-01	7.48946247E-03
1.63930000E-01	2.56369231E-01	7.48497927E-03
1.64440000E-01	2.52980256E-01	7.41456069E-03
1.64950000E-01	2.49472051E-01	7.43109227E-03
1.65450000E-01	2.47611538E-01	7.45843804E-03
1.65960000E-01	2.47643333E-01	7.39331822E-03
1.66470000E-01	2.48110256E-01	7.39210394E-03
1.66970000E-01	2.52540769E-01	7.32574491E-03
1.67480000E-01	2.51611282E-01	7.36953350E-03
1.67990000E-01	2.45579487E-01	7.38052686E-03
1.68490000E-01	2.36707436E-01	7.27118522E-03
1.69000000E-01	2.49916923E-01	7.34290783E-03
1.69510000E-01	2.49116410E-01	7.37610832E-03
1.70010000E-01	2.33963590E-01	7.41317598E-03
1.70520000E-01	2.36852308E-01	7.43266975E-03
1.71030000E-01	2.44923333E-01	7.50404226E-03
1.71530000E-01	2.34704103E-01	7.43231192E-03
1.72040000E-01	2.32180513E-01	7.46327663E-03
1.72550000E-01	2.38981026E-01	7.51255914E-03
1.73050000E-01	2.34833077E-01	7.51490402E-03
1.73560000E-01	2.34915897E-01	7.54293111E-03
1.74070000E-01	2.34584872E-01	7.46923046E-03
1.74570000E-01	2.33084615E-01	7.50527911E-03
1.75080000E-01	2.31122821E-01	7.49091074E-03
1.75590000E-01	2.23058462E-01	7.51878242E-03
1.76100000E-01	2.15726154E-01	7.54680142E-03
1.76600000E-01	2.29488462E-01	7.49204455E-03
1.77110000E-01	2.32150256E-01	7.48940019E-03
1.77620000E-01	2.31290769E-01	7.53682096E-03
1.78120000E-01	2.28017692E-01	7.55617089E-03
1.78630000E-01	2.21925385E-01	7.52413156E-03
1.79140000E-01	2.13501026E-01	7.46838861E-03
1.79640000E-01	2.19411538E-01	7.51028256E-03
1.80150000E-01	2.13487949E-01	7.57743974E-03
1.80660000E-01	2.15867949E-01	7.63723993E-03
1.81160000E-01	2.18396667E-01	7.64926536E-03
1.81670000E-01	2.20211282E-01	7.68331710E-03
1.82180000E-01	2.14846410E-01	7.63676845E-03
1.82680000E-01	2.06547436E-01	7.68026598E-03
1.83190000E-01	2.00067692E-01	7.70023623E-03
1.83700000E-01	2.01289231E-01	7.74022204E-03
1.84200000E-01	2.06104103E-01	7.77114863E-03
1.84710000E-01	2.08127949E-01	7.81474350E-03
1.85220000E-01	2.04348718E-01	7.79901895E-03
1.85720000E-01	1.98227179E-01	7.85696732E-03
1.86230000E-01	2.05151795E-01	7.79122595E-03
1.86740000E-01	2.05288462E-01	7.85810580E-03
1.87240000E-01	2.04845128E-01	7.91499943E-03
1.87750000E-01	1.96042564E-01	7.91190706E-03
1.88260000E-01	1.98283077E-01	7.93997990E-03
1.88760000E-01	2.10939231E-01	7.91107922E-03
1.89270000E-01	1.98436154E-01	7.93163654E-03
1.89780000E-01	1.92717949E-01	7.96635995E-03
1.90280000E-01	1.98136923E-01	7.98293420E-03
1.90790000E-01	1.91434359E-01	7.95474742E-03
1.91300000E-01	1.96142308E-01	7.98433523E-03
1.91800000E-01	1.91179231E-01	7.98393294E-03
1.92310000E-01	1.89336410E-01	7.99430780E-03
1.92820000E-01	1.96655641E-01	8.03018590E-03
1.93320000E-01	1.91993846E-01	8.04860817E-03
1.93830000E-01	1.90754103E-01	8.00378061E-03
1.94340000E-01	2.02802564E-01	8.03859764E-03
1.94840000E-01	1.92053590E-01	8.04451601E-03
1.95350000E-01	1.84608205E-01	8.02392123E-03
1.95860000E-01	1.99698205E-01	8.07960939E-03
1.96360000E-01	1.85431026E-01	8.05406346E-03
1.96870000E-01	1.89352051E-01	8.10999361E-03
1.97380000E-01	1.77343077E-01	8.12824378E-03
1.97880000E-01	1.73630513E-01	8.07762974E-03
1.98390000E-01	1.79476410E-01	8.10408420E-03
1.98900000E-01	1.79619487E-01	8.08542161E-03
1.99400000E-01	1.74526410E-01	8.12421388E-03
1.99910000E-01	1.84282308E-01	8.14569882E-03
2.00420000E-01	1.68877692E-01	8.12203262E-03
2.00920000E-01	1.84582564E-01	8.12176253E-03
2.01430000E-01	1.71266154E-01	8.08906570E-03
2.01940000E-01	1.93384872E-01	8.14398676E-03
2.02440000E-01	1.80508974E-01	8.14481784E-03
2.02950000E-01	1.82687949E-01	8.14290070E-03
2.03460000E-01	1.67933077E-01	8.19002487E-03
2.03960000E-01	1.70552051E-01	8.16338787E-03
2.04470000E-01	1.78648205E-01	8.19473776E-03
2.04980000E-01	1.70607949E-01	8.15869312E-03
2.05480000E-01	1.78244615E-01	8.14933471E-03
2.05990000E-01	1.69238718E-01	8.19001793E-03
2.06500000E-01	1.74145385E-01	8.16480773E-03
2.07000000E-01	1.61647949E-01	8.18241098E-03
2.07510000E-01	1.73334103E-01	8.09597565E-03
2.08020000E-01	1.74288462E-01	8.09421885E-03
2.08520000E-01	1.66133590E-01	8.02700134E-03
2.09030000E-01	1.63069744E-01	8.09044627E-03
2.09540000E-01	1.72030256E-01	8.11854297E-03
2.10040000E-01	1.67884872E-01	8.11566799E-03
2.10550000E-01	1.66895897E-01	8.07284229E-03
2.11060000E-01	1.65362821E-01	8.14751677E-03
2.11560000E-01	1.58087692E-01	8.11749797E-03
2.12070000E-01	1.54870513E-01	8.07537500E-03
2.12580000E-01	1.68143333E-01	8.06817640E-03
2.13080000E-01	1.61931282E-01	8.09866680E-03
2.13590000E-01	1.57580000E-01	8.11326569E-03
2.14100000E-01	1.70891282E-01	8.09896010E-03
2.14600000E-01	1.62140256E-01	8.06468873E-03
2.15110000E-01	1.64662564E-01	8.06892774E-03
2.15620000E-01	1.62104103E-01	8.07897988E-03
2.16120000E-01	1.68465641E-01	8.04989261E-03
2.16630000E-01	1.60171538E-01	8.07131589E-03
2.17140000E-01	1.69871538E-01	8.02143102E-03
2.17640000E-01	1.61492564E-01	7.99263800E-03
2.18150000E-01	1.56023846E-01	8.00884828E-03
2.18660000E-01	1.58244103E-01	7.98290972E-03
2.19160000E-01	1.56786410E-01	8.01753330E-03
2.19670000E-01	1.49215385E-01	7.98714713E-03
2.20180000E-01	1.54554615E-01	7.92905568E-03
2.20680000E-01	1.53040256E-01	7.97271227E-03
2.21190000E-01	1.42129231E-01	7.94234532E-03
2.21700000E-01	1.47114359E-01	7.93413680E-03
2.22200000E-01	1.39286154E-01	7.89183037E-03
2.22710000E-01	1.53785128E-01	7.88511348E-03
2.23220000E-01	1.55064103E-01	7.86609738E-03
2.23720000E-01	1.55912308E-01	7.87000938E-03
2.24230000E-01	1.40897179E-01	7.82544067E-03
2.24740000E-01	1.46070000E-01	7.80541397E-03
2.25240000E-01	1.52621795E-01	7.80003689E-03
2.25750000E-01	1.41656923E-01	7.79894404E-03
2.26260000E-01	1.40956667E-01	7.74753486E-03
2.26760000E-01	1.43922308E-01	7.75080559E-03
2.27270000E-01	1.55740769E-01	7.66557545E-03
2.27780000E-01	1.42421795E-01	7.70872600E-03
2.28280000E-01	1.37679744E-01	7.63698487E-03
2.28790000E-01	1.44307436E-01	7.66606972E-03
2.29300000E-01	1.50665897E-01	7.65128773E-03
2.29800000E-01	1.37428205E-01	7.60250467E-03
2.30310000E-01	1.31983590E-01	7.61078924E-03
2.30820000E-01	1.42085897E-01	7.61235848E-03
2.31320000E-01	1.36890000E-01	7.54810196E-03
2.31830000E-01	1.42333333E-01	7.51569786E-03
2.32340000E-01	1.42060769E-01	7.46901511E-03
2.32840000E-01	1.47476923E-01	7.45271368E-03
2.33350000E-01	1.37997692E-01	7.39042872E-03
2.33860000E-01	1.36672821E-01	7.34292965E-03
2.34360000E-01	1.30484359E-01	7.38616174E-03
2.34870000E-01	1.32947179E-01	7.36744056E-03
2.35380000E-01	1.33901795E-01	7.32297426E-03
2.35880000E-01	1.30714103E-01	7.34418319E-03
2.36390000E-01	1.32827436E-01	7.35179180E-03
2.36900000E-01	1.34163590E-01	7.27845269E-03
2.37400000E-01	1.30220000E-01	7.33955204E-03
2.37910000E-01	1.31651795E-01	7.31658280E-03
2.38420000E-01	1.31555385E-01	7.30796219E-03
2.38920000E-01	1.36953846E-01	7.23808397E-03
2.39430000E-01	1.29643846E-01	7.24424944E-03
2.39940000E-01	1.22910769E-01	7.27690033E-03
2.40440000E-01	1.20525385E-01	7.22354856E-03
2.40950000E-01	1.32050513E-01	7.21245723E-03
2.41450000E-01	1.32500256E-01	7.21114884E-03
2.41960000E-01	1.27263846E-01	7.16093864E-03
2.42470000E-01	1.25758718E-01	7.14937464E-03
2.42970000E-01	1.34046154E-01	7.14578471E-03
2.43480000E-01	1.29836667E-01	7.17466977E-03
2.43990000E-01	1.34602564E-01	7.10480677E-03
2.44490000E-01	1.29877436E-01	7.11937761E-03
2.45000000E-01	1.24173590E-01	7.07596741E-03
2.45510000E-01	1.28011538E-01	7.08156484E-03
2.46010000E-01	1.27881282E-01	7.06117161E-03
2.46520000E-01	1.28452564E-01	7.08226861E-03
2.47030000E-01	1.22672308E-01	7.07729147E-03
2.47530000E-01	1.21108974E-01	7.00597873E-03
2.48040000E-01	1.21785641E-01	7.04564728E-03
2.48550000E-01	1.17647949E-01	6.99829535E-03
2.49050000E-01	1.21119744E-01	6.96773519E-03
2.49560000E-01	1.25261795E-01	7.00013813E-03
2.50070000E-01	1.21237179E-01	6.98939141E-03
2.50570000E-01	1.20059744E-01	6.96010910E-03
2.51080000E-01	1.13411538E-01	6.90699775E-03
2.51590000E-01	1.22598718E-01	6.93482852E-03
2.52090000E-01	1.14098462E-01	6.91099789E-03
2.52600000E-01	1.26186154E-01	6.90614069E-03
2.53110000E-01	1.18246410E-01	6.85739649E-03
2.53610000E-01	1.15823077E-01	6.86505131E-03
2.54120000E-01	1.20513333E-01	6.84321035E-03
2.54630000E-01	1.16094359E-01	6.82229924E-03
2.55130000E-01	1.19579487E-01	6.85182499E-03
2.55640000E-01	1.17024359E-01	6.83161855E-03
2.56150000E-01	1.15875385E-01	6.77825491E-03
2.56650000E-01	1.18490769E-01	6.77885059E-03
2.57160000E-01	1.24626667E-01	6.76198784E-03
2.57670000E-01	1.16195897E-01	6.73607581E-03
2.58170000E-01	1.19037436E-01	6.67461594E-03
2.58680000E-01	1.23266923E-01	6.66413222E-03
2.59190000E-01	1.13263077E-01	6.65737939E-03
2.59690000E-01	1.14949487E-01	6.63373225E-03
2.60200000E-01	1.21013846E-01	6.62664791E-03
2.60710000E-01	1.17183846E-01	6.62968599E-03
2.61210000E-01	1.18567436E-01	6.64543680E-03
2.61720000E-01	1.20897436E-01	6.62106572E-03
2.62230000E-01	1.10482564E-01	6.61456956E-03
2.62730000E-01	1.09486667E-01	6.63911330E-03
2.63240000E-01	1.10822564E-01	6.60733619E-03
2.63750000E-01	1.11858462E-01	6.55307702E-03
2.64250000E-01	1.15963077E-01	6.58987254E-03
2.64760000E-01	1.10006410E-01	6.58675437E-03
2.65270000E-01	1.11618974E-01	6.54935308E-03
2.65770000E-01	1.02421026E-01	6.53421304E-03
2.66280000E-01	1.12576410E-01	6.57478811E-03
2.66790000E-01	1.08072308E-01	6.50916211E-03
2.67290000E-01	1.06119487E-01	6.51658451E-03
2.67800000E-01	1.09562821E-01	6.48986464E-03
2.68310000E-01	1.16183590E-01	6.49400364E-03
2.68810000E-01	1.08807179E-01	6.50190216E-03
2.69320000E-01	1.12152051E-01	6.48160386E-03
2.69830000E-01	1.06293077E-01	6.47544692E-03
2.70330000E-01	1.01874872E-01	6.45276037E-03
2.70840000E-01	1.11570513E-01	6.44187075E-03
2.71340000E-01	1.17438718E-01	6.46648041E-03
2.71850000E-01	1.04146923E-01	6.42874086E-03
2.72360000E-01	1.11634615E-01	6.38641735E-03
2.72860000E-01	1.10056667E-01	6.40156772E-03
2.73370000E-01	1.07574872E-01	6.41810726E-03
2.73880000E-01	1.14025128E-01	6.39497366E-03
2.74380000E-01	1.03049744E-01	6.40257529E-03
2.74890000E-01	1.10347692E-01	6.36733793E-03
2.75400000E-01	1.02240256E-01	6.35892614E-03
2.75900000E-01	1.03277949E-01	6.35105128E-03
2.76410000E-01	9.92766667E-02	6.36377342E-03
2.76920000E-01	1.08738974E-01	6.35187130E-03
2.77420000E-01	1.00169487E-01	6.31205606E-03
2.77930000E-01	1.05664103E-01	6.34464720E-03
2.78440000E-01	1.05211795E-01	6.34657227E-03
2.78940000E-01	1.05965128E-01	6.31756098E-03
2.79450000E-01	1.00524872E-01	6.28703300E-03
2.79960000E-01	1.02300000E-01	6.35418719E-03
2.80460000E-01	9.07779487E-02	6.32517790E-03
2.80970000E-01	9.57143590E-02	6.27110883E-03
2.81480000E-01	1.03241282E-01	6.29831763E-03
2.81980000E-01	1.06491538E-01	6.29257175E-03
2.82490000E-01	1.00695897E-01	6.29050218E-03
2.83000000E-01	1.09183590E-01	6.27683543E-03
2.83500000E-01	9.84879487E-02	6.27058531E-03
2.84010000E-01	9.98912821E-02	6.24597810E-03
2.84520000E-01	1.07011282E-01	6.17812299E-03
2.85020000E-01	9.86946154E-02	6.20078872E-03
2.85530000E-01	1.12004359E-01	6.24143180E-03
2.86040000E-01	1.01131026E-01	6.23352507E-03
2.86540000E-01	1.01555897E-01	6.23617910E-03
2.87050000E-01	8.89741026E-02	6.23979170E-03
2.87560000E-01	9.96143590E-02	6.24175850E-03
2.88060000E-01	9.55253846E-02	6.21460199E-03
2.88570000E-01	9.03312821E-02	6.23145564E-03
2.89080000E-01	9.47074359E-02	6.24271153E-03
2.89580000E-01	9.00728205E-02	6.23916432E-03
2.90090000E-01	9.60005128E-02	6.22564173E-03
2.90590000E-01	9.02330769E-02	6.28606264E-03
2.91100000E-01	9.05451282E-02	6.26546552E-03
2.91610000E-01	9.77217949E-02	6.23666335E-03
2.92110000E-01	9.11028205E-02	6.25202835E-03
2.92620000E-01	9.41102564E-02	6.27153857E-03
2.93130000E-01	9.56728205E-02	6.28257039E-03
2.93630000E-01	8.87561538E-02	6.26825307E-03
2.94140000E-01	8.88305128E-02	6.27828571E-03
2.94650000E-01	9.49248718E-02	6.27819777E-03
2.95150000E-01	9.71874359E-02	6.27215844E-03
2.95660000E-01	9.32030769E-02	6.24566299E-03
2.96170000E-01	9.40410256E-02	6.25898433E-03
2.96670000E-01	8.75369231E-02	6.25567708E-03
2.97180000E-01	9.21748718E-02	6.22443669E-03
2.97690000E-01	9.10884615E-02	6.25875012E-03
2.98190000E-01	8.77753846E-02	6.24041732E-03
2.98700000E-01	8.85282051E-02	6.19823668E-03
2.99210000E-01	8.83089744E-02	6.24574834E-03
2.99710000E-01	8.69253846E-02	6.21294199E-03
3.00220000E-01	8.89625641E-02	6.23215538E-03
3.00730000E-01	9.16810256E-02	6.19927434E-03
3.01230000E-01	9.19425641E-02	6.20326912E-03
3.01740000E-01	8.89448718E-02	6.22765337E-03
3.02250000E-01	9.01284615E-02	6.20024558E-03
3.02750000E-01	8.56161538E-02	6.16103987E-03
3.03260000E-01	8.22902564E-02	6.19201776E-03
3.03770000E-01	8.52261538E-02	6.15097543E-03
3.04270000E-01	8.53182051E-02	6.18063698E-03
3.04780000E-01	9.21374359E-02	6.16199828E-03
3.05290000E-01	7.68946154E-02	6.15615934E-03
3.05790000E-01	8.79294872E-02	6.11472773E-03
3.06300000E-01	8.67287179E-02	6.09600608E-03
3.06800000E-01	8.32771795E-02	6.07987754E-03
3.07310000E-01	8.77064103E-02	6.09278961E-03
3.07820000E-01	8.92774359E-02	6.06777346E-03
3.08320000E-01	8.28125641E-02	6.05539676E-03
3.08830000E-01	8.28315385E-02	6.04603270E-03
3.09340000E-01	8.42446154E-02	6.06610993E-03
3.09840000E-01	8.32348718E-02	6.15737652E-03
3.10350000E-01	8.67676923E-02	6.18628354E-03
3.10860000E-01	8.86764103E-02	6.30009028E-03
3.11360000E-01	8.44571795E-02	6.32089435E-03
3.11870000E-01	8.56874359E-02	6.34509879E-03
3.12380000E-01	8.24623077E-02	6.38339872E-03
3.12880000E-01	7.75448718E-02	6.41518319E-03
3.13390000E-01	7.92676923E-02	6.43994630E-03
3.13900000E-01	8.40469231E-02	6.46142453E-03
3.14400000E-01	6.97071795E-02	6.51072659E-03
3.14910000E-01	8.82097436E-02	6.50286489E-03
3.15420000E-01	7.96310256E-02	6.53004087E-03
3.15920000E-01	7.30343590E-02	6.54501844E-03
3.16430000E-01	7.61407692E-02	6.57287633E-03
3.16940000E-01	8.08366667E-02	6.60142572E-03
3.17440000E-01	7.60187179E-02	6.62120723E-03
3.17950000E-01	7.14584615E-02	6.64701382E-03
3.18450000E-01	7.15697436E-02	6.63564105E-03
3.18960000E-01	8.24220513E-02	6.65592525E-03
3.19470000E-01	8.36284615E-02	6.67936371E-03
3.19970000E-01	8.04002564E-02	6.64583893E-03
3.20480000E-01	7.44643590E-02	6.66754260E-03
3.20990000E-01	8.01405128E-02	6.64571630E-03
3.21490000E-01	7.83410256E-02	6.68878611E-03
3.22000000E-01	6.82548718E-02	6.63653441E-03
3.22510000E-01	7.90405128E-02	6.65158569E-03
3.23010000E-01	8.15882051E-02	6.64911382E-03
3.23520000E-01	7.38512821E-02	6.63960276E-03
3.24030000E-01	6.77748718E-02	6.63883541E-03
3.24530000E-01	6.25697436E-02	6.63947223E-03
3.25040000E-01	7.39812821E-02	6.66547624E-03
3.25550000E-01	7.88971795E-02	6.62967041E-03
3.26050000E-01	6.68379487E-02	6.68120867E-03
3.26560000E-01	7.97276923E-02	6.64417805E-03
3.27070000E-01	8.04587179E-02	6.65024766E-03
3.27570000E-01	7.09443590E-02	6.69268154E-03
3.28080000E-01	7.71664103E-02	6.68861969E-03
3.28590000E-01	6.94669231E-02	6.69094184E-03
3.29090000E-01	8.12089744E-02	6.68661672E-03
3.29600000E-01	6.48074359E-02	6.71775473E-03
3.30100000E-01	7.23200000E-02	6.73487470E-03
3.30610000E-01	7.54876923E-02	6.72198251E-03
3.31120000E-01	7.73112821E-02	6.73960549E-03
3.31620000E-01	7.59938462E-02	6.74192923E-03
3.32130000E-01	7.60969231E-02	6.75525794E-03
3.32640000E-01	7.30961538E-02	6.74807288E-03
3.33140000E-01	6.90017949E-02	6.77679769E-03
3.33650000E-01	7.70264103E-02	6.73624950E-03
3.34160000E-01	8.48161538E-02	6.78350542E-03
3.34660000E-01	7.43384615E-02	6.77741858E-03
3.35170000E-01	7.48271795E-02	6.76315737E-03
3.35680000E-01	6.89394872E-02	6.79231921E-03
3.36180000E-01	7.55887179E-02	6.79449421E-03
3.36690000E-01	7.38807692E-02	6.81140839E-03
3.37200000E-01	7.42110256E-02	6.82269986E-03
3.37700000E-01	7.55064103E-02	6.78469406E-03
3.38210000E-01	7.60984615E-02	6.84951640E-03
3.38720000E-01	7.69064103E-02	6.83220129E-03
3.39220000E-01	7.00651282E-02	6.82134212E-03
3.39730000E-01	6.56464103E-02	6.82447835E-03
3.40230000E-01	5.96271795E-02	6.82895829E-03
3.40740000E-01	6.41538462E-02	6.84874147E-03
3.41250000E-01	5.98876923E-02	6.88401682E-03
3.41750000E-01	7.16715385E-02	6.88808079E-03
3.42260000E-01	5.73084615E-02	6.86601455E-03
3.42770000E-01	7.24682051E-02	6.90825250E-03
3.43270000E-01	6.74448718E-02	6.85314746E-03
3.43780000E-01	7.30889744E-02	6.88679737E-03
3.44290000E-01	7.34630769E-02	6.86270713E-03
3.44790000E-01	7.30453846E-02	6.90308599E-03
3.45300000E-01	6.98282051E-02	6.87862318E-03
3.45810000E-01	6.82784615E-02	6.89897311E-03
3.46310000E-01	6.53664103E-02	6.92325053E-03
3.46820000E-01	6.77933333E-02	6.87846766E-03
3.47330000E-01	7.31579487E-02	6.90774649E-03
3.47830000E-01	7.15435897E-02	6.95242118E-03
3.48340000E-01	6.44969231E-02	6.93505604E-03
3.48840000E-01	6.60176923E-02	7.00268012E-03
3.49350000E-01	7.06641026E-02	6.95702186E-03
3.49860000E-01	6.81528205E-02	6.97681034E-03
3.50360000E-01	6.67369231E-02	6.96402535E-03
3.50870000E-01	7.06756410E-02	6.96664935E-03
3.51380000E-01	6.63605128E-02	6.95202001E-03
3.51880000E-01	5.93187179E-02	6.93986610E-03
3.52390000E-01	7.25774359E-02	6.95653400E-03
3.52900000E-01	6.28571795E-02	6.92224377E-03
3.53400000E-01	5.82835897E-02	6.91834596E-03
3.53910000E-01	6.61828205E-02	6.75449179E-03
3.54420000E-01	7.41453846E-02	6.74780525E-03
3.54920000E-01	7.08823077E-02	6.65597096E-03
3.55430000E-01	6.16792308E-02	6.67258384E-03
3.55940000E-01	6.74225641E-02	6.59182147E-03
3.56440000E-01	5.59453846E-02	6.54599778E-03
3.56950000E-01	6.92405128E-02	6.53463660E-03
3.57450000E-01	6.91033333E-02	6.57289883E-03
3.57960000E-01	6.86982051E-02	6.64363490E-03
3.58470000E-01	6.42612821E-02	6.66223327E-03
3.58970000E-01	5.61617949E-02	6.65612765E-03
3.59480000E-01	5.79210256E-02	6.65802963E-03
3.59990000E-01	5.82215385E-02	6.65082764E-03
3.60490000E-01	6.40879487E-02	6.69071403E-03
3.61000000E-01	6.25256410E-02	6.67547363E-03
3.61510000E-01	7.19730769E-02	6.69710747E-03
3.62010000E-01	6.52417949E-02	6.67701415E-03
3.62520000E-01	6.66500000E-02	6.74484048E-03
3.63030000E-01	5.93105128E-02	6.71383708E-03
3.63530000E-01	6.11461538E-02	6.74553867E-03
3.64040000E-01	5.56887179E-02	6.74781213E-03
3.64550000E-01	5.89702564E-02	6.76556671E-03
3.65050000E-01	6.32889744E-02	6.76650561E-03
3.65560000E-01	6.78184615E-02	6.78838154E-03
3.66060000E-01	6.20656410E-02	6.84029825E-03
3.66570000E-01	6.40689744E-02	6.81728530E-03
3.67080000E-01	6.66494872E-02	6.84492966E-03
3.67580000E-01	6.22630769E-02	6.88297695E-03
3.68090000E-01	5.18020513E-02	6.94874481E-03
3.68600000E-01	5.61558974E-02	7.01445949E-03
3.69100000E-01	6.60102564E-02	7.07166408E-03
3.69610000E-01	6.44530769E-02	7.06716129E-03
3.70120000E-01	6.33469231E-02	7.10483695E-03
3.70620000E-01	6.70605128E-02	7.12054628E-03
3.71130000E-01	5.51228205E-02	7.20262520E-03
3.71640000E-01	6.02223077E-02	7.16608747E-03
3.72140000E-01	6.45600000E-02	7.11042657E-03
3.72650000E-01	6.47233333E-02	7.13923790E-03
3.73150000E-01	6.60448718E-02	7.20575752E-03
3.73660000E-01	6.15851282E-02	7.17514727E-03
3.74170000E-01	5.89384615E-02	7.21438337E-03
3.74670000E-01	6.06476923E-02	7.26273042E-03
3.75180000E-01	5.99976923E-02	7.29925724E-03
3.75690000E-01	5.53920513E-02	7.33800935E-03
3.76190000E-01	6.25441026E-02	7.38619936E-03
3.76700000E-01	5.11876923E-02	7.37839580E-03
3.77210000E-01	5.51348718E-02	7.38663292E-03
3.77710000E-01	5.94917949E-02	7.42595973E-03
3.78220000E-01	5.96902564E-02	7.46028287E-03
3.78730000E-01	5.75117949E-02	7.51163818E-03
3.79230000E-01	5.96366667E-02	7.54918862E-03
3.79740000E-01	5.76800000E-02	7.56536663E-03
3.80240000E-01	6.22312821E-02	7.61893157E-03
3.80750000E-01	6.55007692E-02	7.62848272E-03
3.81260000E-01	5.85035897E-02	7.66989358E-03
3.81760000E-01	5.32525641E-02	7.67619112E-03
3.82270000E-01	6.33317949E-02	7.76778353E-03
3.82780000E-01	5.94900000E-02	7.78362940E-03
3.83280000E-01	5.60748718E-02	7.77741995E-03
3.83790000E-01	5.95374359E-02	7.79035191E-03
3.84300000E-01	5.24869231E-02	7.86580029E-03
3.84800000E-01	4.51574359E-02	7.92349720E-03
3.85310000E-01	5.36466667E-02	7.91320167E-03
3.85820000E-01	5.48630769E-02	7.96972461E-03
3.86320000E-01	4.30676923E-02	7.98533827E-03
3.86830000E-01	5.75330769E-02	7.96518872E-03
3.87330000E-01	5.62387179E-02	8.02788464E-03
3.87840000E-01	5.82420513E-02	8.11440371E-03
3.88350000E-01	5.80017949E-02	8.10079845E-03
3.88850000E-01	5.30979487E-02	8.12945085E-03
3.89360000E-01	5.62907692E-02	8.17166412E-03
3.89870000E-01	4.60966667E-02	8.21089609E-03
3.90370000E-01	5.46512821E-02	8.26591288E-03
3.90880000E-01	5.70915385E-02	8.21909979E-03
3.91390000E-01	5.59407692E-02	8.36747690E-03
3.91890000E-01	5.76674359E-02	8.35285465E-03
3.92400000E-01	5.42507692E-02	8.39198062E-03
3.92900000E-01	6.17917949E-02	8.43395392E-03
3.93410000E-01	6.15702564E-02	8.47345003E-03
3.93920000E-01	4.72507692E-02	8.51888715E-03
3.94420000E-01	5.83317949E-02	9.33325589E-03
3.94930000E-01	5.36197436E-02	8.61888784E-03
3.95440000E-01	5.14643590E-02	8.63237593E-03
3.95940000E-01	6.62994872E-02	8.61355481E-03
3.96450000E-01	4.33587179E-02	8.69070588E-03
3.96960000E-01	5.69620513E-02	8.78552434E-03
3.97460000E-01	6.10676923E-02	8.76213632E-03
3.97970000E-01	5.00066667E-02	8.81226383E-03
3.98470000E-01	4.32851282E-02	8.94401842E-03
3.98980000E-01	5.30766667E-02	8.88385555E-03
3.99490000E-01	5.12364103E-02	8.92629273E-03
3.99990000E-01	6.07715385E-02	8.91548925E-03
4.00500000E-01	4.75379487E-02	9.09743458E-03
4.01010000E-01	5.67674359E-02	9.05688965E-03
4.01510000E-01	5.94705128E-02	9.04987899E-03
4.02020000E-01	5.76610256E-02	9.17305911E-03
4.02530000E-01	5.84692308E-02	9.09046411E-03
4.03030000E-01	5.43594872E-02	9.09721212E-03
4.03540000E-01	4.64225641E-02	9.21373768E-03
4.04050000E-01	5.68069231E-02	9.24195398E-03
4.04550000E-01	4.77135897E-02	9.24400207E-03
4.05060000E-01	6.03889744E-02	9.24897431E-03
4.05560000E-01	5.41828205E-02	9.36148838E-03
4.06070000E-01	5.39897436E-02	9.34626585E-03
4.06580000E-01	3.95925641E-02	9.32746447E-03
4.07080000E-01	5.83184615E-02	9.44584600E-03
4.07590000E-01	5.05210256E-02	9.45691687E-03
4.08100000E-01	4.51297436E-02	9.40398374E-03
4.08600000E-01	4.93705128E-02	9.49157626E-03
4.09110000E-01	3.78753846E-02	9.45286862E-03
4.09620000E-01	5.52692308E-02	9.55561161E-03
4.10120000E-01	4.41658974E-02	9.48704368E-03
4.10630000E-01	4.62900000E-02	9.55114592E-03
4.11130000E-01	4.12017949E-02	9.61502533E-03
4.11640000E-01	3.50566667E-02	9.52236798E-03
4.12150000E-01	5.53610256E-02	9.50860834E-03
4.12650000E-01	5.84400000E-02	9.62069399E-03
4.13160000E-01	5.68217949E-02	9.58689273E-03
4.13670000E-01	3.77782051E-02	9.62016065E-03
4.14170000E-01	4.42023077E-02	9.61497032E-03
4.14680000E-01	4.89876923E-02	9.72315795E-03
4.15180000E-01	4.35248718E-02	9.68841253E-03
4.15690000E-01	4.98841026E-02	9.70623137E-03
4.16200000E-01	4.63664103E-02	9.72857203E-03
4.16700000E-01	5.10664103E-02	9.84941052E-03
4.17210000E-01	4.66692308E-02	9.82268051E-03
4.17720000E-01	5.33961538E-02	9.86657448E-03
4.18220000E-01	5.11779487E-02	9.87201518E-03
4.18730000E-01	5.40215385E-02	9.89674864E-03
4.19240000E-01	3.91448718E-02	9.89333224E-03
4.19740000E-01	5.31361538E-02	1.00116038E-02
4.20250000E-01	6.34779487E-02	1.00717023E-02
4.20750000E-01	5.05210256E-02	1.01018584E-02
4.21260000E-01	4.30315385E-02	1.01146963E-02
4.21770000E-01	5.02361538E-02	1.02149847E-02
4.22270000E-01	5.42394872E-02	1.02906315E-02
4.22780000E-01	3.49025641E-02	1.03374147E-02
4.23290000E-01	4.87079487E-02	1.04045434E-02
4.23790000E-01	5.11192308E-02	1.05504529E-02
4.24300000E-01	4.80576923E-02	1.05338048E-02
4.24810000E-01	3.94289744E-02	1.05791912E-02
4.25310000E-01	5.05346154E-02	1.06419838E-02
4.25820000E-01	5.21312821E-02	1.08264539E-02
4.26320000E-01	4.22479487E-02	1.08187721E-02
4.26830000E-01	3.53664103E-02	1.10440057E-02
4.27340000E-01	4.53789744E-02	1.10573656E-02
4.27840000E-01	4.48464103E-02	1.09553678E-02
4.28350000E-01	3.81997436E-02	1.11098788E-02
4.28860000E-01	3.82841026E-02	1.12141774E-02
4.29360000E-01	5.31700000E-02	1.14093979E-02
4.29870000E-01	4.62630769E-02	1.12675699E-02
4.30370000E-01	3.42717949E-02	1.14755721E-02
4.30880000E-01	5.41387179E-02	1.15044725E-02
4.31390000E-01	4.63769231E-02	1.16343742E-02
4.31890000E-01	4.05520513E-02	1.16792591E-02
4.32400000E-01	3.70866667E-02	1.18305841E-02
4.32910000E-01	4.17476923E-02	1.21238336E-02
4.33410000E-01	3.46376923E-02	1.19379404E-02
4.33920000E-01	4.13051282E-02	1.20647300E-02
4.34430000E-01	4.82830769E-02	1.22224663E-02
4.34930000E-01	5.18741026E-02	1.23881139E-02
4.35440000E-01	4.84174359E-02	1.23418517E-02
4.35940000E-01	3.23412821E-02	1.24677101E-02
4.36450000E-01	4.02300000E-02	1.26244741E-02
4.36960000E-01	6.10307692E-02	1.25785037E-02
4.37460000E-01	3.82807692E-02	1.27115397E-02
4.37970000E-01	4.16312821E-02	1.28690662E-02
4.38480000E-01	4.68871795E-02	1.28758386E-02
4.38980000E-01	6.04712821E-02	1.30133713E-02
4.39490000E-01	4.39276923E-02	1.32032223E-02
4.39990000E-01	4.67184615E-02	1.32827689E-02
