## Supplementary material for "Disordered proteins interact with the chemical environment to tune their protective function during drying": File S1: 100T - 8.csv

Q	I(Q)	Error
1.14000000E-02	8.55036385E+00	1.12164471E+01
1.19100000E-02	8.98287154E+00	1.00670891E+01
1.24200000E-02	9.18011462E+00	7.96575817E+00
1.29200000E-02	1.06385569E+01	4.34531624E+00
1.34300000E-02	1.05413092E+01	3.61666677E+00
1.39400000E-02	1.09612631E+01	2.76208651E+00
1.44400000E-02	1.08092638E+01	1.89687117E+00
1.49500000E-02	1.06598562E+01	1.71420966E+00
1.54600000E-02	1.04518000E+01	1.35038398E+00
1.59600000E-02	1.01877038E+01	1.01510676E+00
1.64700000E-02	1.01329346E+01	7.96124325E-01
1.69800000E-02	1.04406377E+01	6.91197293E-01
1.74800000E-02	1.01533600E+01	5.76942383E-01
1.79900000E-02	1.00874677E+01	4.45365724E-01
1.85000000E-02	9.87286231E+00	3.72855874E-01
1.90000000E-02	9.82145231E+00	3.31895934E-01
1.95100000E-02	9.65988769E+00	2.78576355E-01
2.00200000E-02	9.45241538E+00	2.46385279E-01
2.05200000E-02	9.40380231E+00	2.03375165E-01
2.10300000E-02	9.17776000E+00	1.82554340E-01
2.15400000E-02	9.15572692E+00	1.47261307E-01
2.20400000E-02	9.03432154E+00	1.33850584E-01
2.25500000E-02	8.88907846E+00	1.22268906E-01
2.30600000E-02	8.65012231E+00	1.09025551E-01
2.35600000E-02	8.56937769E+00	1.00322800E-01
2.40700000E-02	8.53952615E+00	9.18820812E-02
2.45800000E-02	8.37277769E+00	8.66273731E-02
2.50900000E-02	8.32372692E+00	8.25914750E-02
2.55900000E-02	8.23030692E+00	7.47797444E-02
2.61000000E-02	8.05239846E+00	7.11400923E-02
2.66100000E-02	7.98222385E+00	7.01162996E-02
2.71100000E-02	7.87404000E+00	6.44609493E-02
2.76200000E-02	7.74527769E+00	6.28510005E-02
2.81300000E-02	7.61876846E+00	6.10213363E-02
2.86300000E-02	7.48161308E+00	5.83546883E-02
2.91400000E-02	7.41823923E+00	5.79288935E-02
2.96500000E-02	7.40222385E+00	5.72219890E-02
3.01500000E-02	7.15538923E+00	5.58317980E-02
3.06600000E-02	7.10379615E+00	5.53972753E-02
3.11700000E-02	7.01809308E+00	5.41056547E-02
3.16700000E-02	6.92046769E+00	5.36967165E-02
3.21800000E-02	6.83558154E+00	5.38720008E-02
3.26900000E-02	6.81946538E+00	5.16455284E-02
3.31900000E-02	6.66402154E+00	5.24920379E-02
3.37000000E-02	6.57096077E+00	5.07350806E-02
3.42100000E-02	6.42646769E+00	4.99362278E-02
3.47100000E-02	6.44581077E+00	4.95037875E-02
3.52200000E-02	6.27855846E+00	4.95564864E-02
3.57300000E-02	6.16492615E+00	4.74319517E-02
3.62300000E-02	6.08043692E+00	4.80779821E-02
3.67400000E-02	6.14090615E+00	4.76024950E-02
3.72500000E-02	5.91285231E+00	4.63946269E-02
3.77500000E-02	5.83411077E+00	4.63014817E-02
3.82600000E-02	5.72220923E+00	4.52184192E-02
3.87700000E-02	5.69839308E+00	4.40573663E-02
3.92700000E-02	5.57772615E+00	4.40450328E-02
3.97800000E-02	5.53902154E+00	4.27855969E-02
4.02900000E-02	5.45466154E+00	4.28390629E-02
4.08000000E-02	5.34680846E+00	4.21824099E-02
4.13000000E-02	5.28120846E+00	4.21527916E-02
4.18100000E-02	5.22173154E+00	4.18676540E-02
4.23200000E-02	5.12650615E+00	4.12284520E-02
4.28200000E-02	5.00816385E+00	4.05513308E-02
4.33300000E-02	5.00153462E+00	3.99013302E-02
4.38400000E-02	4.98043692E+00	4.01083071E-02
4.43400000E-02	4.83561385E+00	3.96957583E-02
4.48500000E-02	4.76121231E+00	3.91409618E-02
4.53600000E-02	4.75580538E+00	3.85030453E-02
4.58600000E-02	4.68351308E+00	3.75851206E-02
4.63700000E-02	4.58442923E+00	3.81140881E-02
4.68800000E-02	4.55785615E+00	3.78602878E-02
4.73800000E-02	4.44745923E+00	3.70213629E-02
4.78900000E-02	4.36888000E+00	3.69157625E-02
4.84000000E-02	4.35654615E+00	3.63700887E-02
4.89000000E-02	4.27182692E+00	3.63295225E-02
4.94100000E-02	4.17959231E+00	3.60624803E-02
4.99200000E-02	4.14546923E+00	3.50062333E-02
5.04200000E-02	4.08655462E+00	3.46843909E-02
5.09300000E-02	3.99451692E+00	3.45361253E-02
5.14400000E-02	3.98178308E+00	3.40791294E-02
5.19400000E-02	3.91282077E+00	3.36319648E-02
5.24500000E-02	3.84463615E+00	3.36455496E-02
5.29600000E-02	3.84397231E+00	3.27276061E-02
5.34600000E-02	3.75214846E+00	3.25472375E-02
5.39700000E-02	3.67454538E+00	3.24317182E-02
5.44800000E-02	3.65323846E+00	3.23223558E-02
5.49800000E-02	3.58015692E+00	3.20991232E-02
5.54900000E-02	3.58293923E+00	3.15349065E-02
5.60000000E-02	3.48832385E+00	3.17416102E-02
5.65000000E-02	3.44984615E+00	3.13597913E-02
5.70100000E-02	3.35452077E+00	3.06828741E-02
5.75200000E-02	3.30568846E+00	3.07333153E-02
5.80300000E-02	3.25247846E+00	3.05249248E-02
5.85300000E-02	3.24508769E+00	3.02306318E-02
5.90400000E-02	3.20082000E+00	3.02684943E-02
5.95500000E-02	3.14787077E+00	2.97419427E-02
6.00500000E-02	3.08816462E+00	2.94417969E-02
6.05600000E-02	3.06123385E+00	2.95833392E-02
6.10700000E-02	3.01586692E+00	2.94718202E-02
6.15700000E-02	2.96362308E+00	2.90164965E-02
6.20800000E-02	2.90711385E+00	2.88299149E-02
6.25900000E-02	2.90970846E+00	2.84295355E-02
6.30900000E-02	2.87955615E+00	2.84636393E-02
6.36000000E-02	2.82155385E+00	2.82782559E-02
6.41100000E-02	2.77852462E+00	2.78914749E-02
6.46100000E-02	2.74010692E+00	2.78446386E-02
6.51200000E-02	2.70167462E+00	2.76884270E-02
6.56300000E-02	2.63345231E+00	2.71784529E-02
6.61300000E-02	2.61997923E+00	2.72669829E-02
6.66400000E-02	2.60221000E+00	2.71664240E-02
6.71500000E-02	2.59388154E+00	2.68656102E-02
6.76500000E-02	2.53777385E+00	2.68455956E-02
6.81600000E-02	2.47216538E+00	2.67527446E-02
6.86700000E-02	2.44219154E+00	2.62177273E-02
6.91700000E-02	2.43654462E+00	2.62281600E-02
6.96800000E-02	2.38121462E+00	2.62054059E-02
7.01900000E-02	2.35116154E+00	2.57340349E-02
7.06900000E-02	2.32654308E+00	2.56868736E-02
7.12000000E-02	2.30748077E+00	2.55932089E-02
7.17100000E-02	2.29297231E+00	2.55931077E-02
7.22100000E-02	2.28651000E+00	2.53701923E-02
7.27200000E-02	2.21824154E+00	2.50863966E-02
7.32300000E-02	2.21854615E+00	2.52899461E-02
7.37300000E-02	2.19937385E+00	2.47038962E-02
7.42400000E-02	2.15286769E+00	2.44790987E-02
7.47500000E-02	2.14730308E+00	2.43628406E-02
7.52600000E-02	2.13675692E+00	2.45203137E-02
7.57600000E-02	2.08840615E+00	2.42633667E-02
7.62700000E-02	2.05080385E+00	2.40180211E-02
7.67800000E-02	2.03317308E+00	2.39987606E-02
7.72800000E-02	1.99690615E+00	2.34613279E-02
7.77900000E-02	2.00650923E+00	2.33631885E-02
7.83000000E-02	1.97596615E+00	2.34832194E-02
7.88000000E-02	1.92440154E+00	2.31557095E-02
7.93100000E-02	1.91906923E+00	2.29916804E-02
7.98200000E-02	1.89167308E+00	2.28575751E-02
8.03200000E-02	1.85801231E+00	2.34523723E-02
8.08300000E-02	1.87037000E+00	2.32652420E-02
8.13400000E-02	1.80851692E+00	2.32203426E-02
8.18400000E-02	1.81815308E+00	2.35154133E-02
8.23500000E-02	1.79074231E+00	2.32085737E-02
8.28600000E-02	1.81071769E+00	2.32489386E-02
8.33600000E-02	1.80253769E+00	2.33701096E-02
8.38700000E-02	1.74372538E+00	2.33670863E-02
8.43800000E-02	1.72891308E+00	2.31454629E-02
8.48800000E-02	1.67872692E+00	2.29689497E-02
8.53900000E-02	1.66271538E+00	2.32051547E-02
8.59000000E-02	1.66656615E+00	2.32217483E-02
8.64000000E-02	1.64327308E+00	2.31621101E-02
8.69100000E-02	1.61323154E+00	2.28792714E-02
8.74200000E-02	1.61486154E+00	2.31281454E-02
8.79200000E-02	1.64371615E+00	2.29184929E-02
8.84300000E-02	1.57677923E+00	2.30647187E-02
8.89400000E-02	1.55410231E+00	2.29836294E-02
8.94400000E-02	1.53186308E+00	2.27731241E-02
8.99500000E-02	1.51998000E+00	2.31732052E-02
9.04600000E-02	1.51962846E+00	2.35679035E-02
9.09600000E-02	1.51146000E+00	2.33110353E-02
9.14700000E-02	1.48203846E+00	2.33636140E-02
9.19800000E-02	1.45569769E+00	2.33235947E-02
9.24800000E-02	1.46764769E+00	2.30499973E-02
9.29900000E-02	1.42902154E+00	2.30493467E-02
9.35000000E-02	1.40078000E+00	2.24672970E-02
9.40100000E-02	1.42310846E+00	2.23956273E-02
9.45100000E-02	1.40928385E+00	2.24299533E-02
9.50200000E-02	1.41084385E+00	2.25172045E-02
9.55300000E-02	1.36611308E+00	2.22228393E-02
9.60300000E-02	1.37416692E+00	2.21536955E-02
9.65400000E-02	1.37331769E+00	2.19178762E-02
9.70500000E-02	1.33036923E+00	2.18380201E-02
9.75500000E-02	1.33288231E+00	2.20315597E-02
9.80600000E-02	1.29187846E+00	2.19152683E-02
9.85700000E-02	1.29929769E+00	4.65301465E-01
9.90700000E-02	1.27664692E+00	2.17205962E-02
9.95800000E-02	1.30297231E+00	2.16611304E-02
1.00090000E-01	1.27782385E+00	2.16304136E-02
1.00590000E-01	1.24591308E+00	2.13972990E-02
1.01100000E-01	1.23926846E+00	2.13287958E-02
1.01610000E-01	1.22942308E+00	2.07010428E-02
1.02110000E-01	1.20063846E+00	2.05453888E-02
1.02620000E-01	1.20859077E+00	2.04033799E-02
1.03130000E-01	1.20750692E+00	2.04975857E-02
1.03630000E-01	1.17505692E+00	2.07321792E-02
1.04140000E-01	1.20116308E+00	2.07937938E-02
1.04650000E-01	1.15626077E+00	2.09609208E-02
1.05150000E-01	1.20554769E+00	2.10721607E-02
1.05660000E-01	1.16287000E+00	2.08381649E-02
1.06170000E-01	1.14882462E+00	2.02872561E-02
1.06670000E-01	1.15178769E+00	2.01033449E-02
1.07180000E-01	1.13154615E+00	2.00630453E-02
1.07690000E-01	1.12663462E+00	1.97917831E-02
1.08190000E-01	1.11334154E+00	1.96911019E-02
1.08700000E-01	1.12153615E+00	1.94385646E-02
1.09210000E-01	1.09677923E+00	1.92870346E-02
1.09710000E-01	1.06620385E+00	1.93943706E-02
1.10220000E-01	1.05470231E+00	1.92545172E-02
1.10730000E-01	1.06508308E+00	1.90408486E-02
1.11230000E-01	1.02515692E+00	1.89425798E-02
1.11740000E-01	1.05804615E+00	1.90406353E-02
1.12250000E-01	1.03174692E+00	1.89224221E-02
1.12750000E-01	1.05512846E+00	1.89126242E-02
1.13260000E-01	1.00116692E+00	1.86685234E-02
1.13770000E-01	1.00756769E+00	1.85311200E-02
1.14280000E-01	9.92100000E-01	1.84226907E-02
1.14780000E-01	1.01171231E+00	1.84725012E-02
1.15290000E-01	9.88136923E-01	1.81902654E-02
1.15800000E-01	9.78946923E-01	1.81551683E-02
1.16300000E-01	9.56933846E-01	1.78954008E-02
1.16810000E-01	9.37939231E-01	1.78730819E-02
1.17320000E-01	9.60020000E-01	1.79387420E-02
1.17820000E-01	9.25655385E-01	1.80090058E-02
1.18330000E-01	9.35520000E-01	1.77174413E-02
1.18840000E-01	9.53530000E-01	1.77362548E-02
1.19340000E-01	9.60541538E-01	1.76024823E-02
1.19850000E-01	9.20011538E-01	1.74690084E-02
1.20360000E-01	8.97697692E-01	1.73253913E-02
1.20860000E-01	8.87473077E-01	1.72273822E-02
1.21370000E-01	8.91546154E-01	1.71687900E-02
1.21880000E-01	8.81620769E-01	1.72333595E-02
1.22380000E-01	9.00220000E-01	1.71132572E-02
1.22890000E-01	8.76205385E-01	1.69629512E-02
1.23400000E-01	8.76833846E-01	1.68522850E-02
1.23900000E-01	8.61958462E-01	1.69934709E-02
1.24410000E-01	8.83648462E-01	1.69287576E-02
1.24920000E-01	8.34946923E-01	1.67133474E-02
1.25420000E-01	8.56901538E-01	1.66708675E-02
1.25930000E-01	8.47410000E-01	1.65180809E-02
1.26440000E-01	8.52293846E-01	1.65718193E-02
1.26940000E-01	8.31653846E-01	1.66405530E-02
1.27450000E-01	8.39414615E-01	1.62961164E-02
1.27960000E-01	8.38103077E-01	1.61885923E-02
1.28460000E-01	8.12766154E-01	1.59751673E-02
1.28970000E-01	7.97289231E-01	1.61298532E-02
1.29480000E-01	8.05915385E-01	1.62306120E-02
1.29980000E-01	7.94545385E-01	1.60192373E-02
1.30490000E-01	8.07248462E-01	1.58347950E-02
1.31000000E-01	7.59086154E-01	1.58361395E-02
1.31500000E-01	7.94628462E-01	1.58035307E-02
1.32010000E-01	7.89826154E-01	1.56299033E-02
1.32520000E-01	7.74383846E-01	1.56641210E-02
1.33020000E-01	7.64604615E-01	1.56578984E-02
1.33530000E-01	7.82349231E-01	1.55786741E-02
1.34040000E-01	7.54974615E-01	1.55986152E-02
1.34540000E-01	7.53481538E-01	1.54433408E-02
1.35050000E-01	7.56683846E-01	1.54421322E-02
1.35560000E-01	7.40544615E-01	1.53741058E-02
1.36060000E-01	7.27208462E-01	1.53198747E-02
1.36570000E-01	7.32053077E-01	1.52977300E-02
1.37080000E-01	7.48197692E-01	1.51165365E-02
1.37580000E-01	7.23091538E-01	1.52036278E-02
1.38090000E-01	7.23546923E-01	1.50836612E-02
1.38600000E-01	7.17291538E-01	1.50359060E-02
1.39110000E-01	7.19743846E-01	1.49047525E-02
1.39610000E-01	7.05035385E-01	1.48726361E-02
1.40120000E-01	7.03744615E-01	1.48446884E-02
1.40630000E-01	6.97743846E-01	1.48054834E-02
1.41130000E-01	6.79342308E-01	1.49461668E-02
1.41640000E-01	6.85086923E-01	1.48581489E-02
1.42150000E-01	6.84504615E-01	1.48463198E-02
1.42650000E-01	6.81558462E-01	1.46180070E-02
1.43160000E-01	6.77949231E-01	1.46696146E-02
1.43670000E-01	6.79353846E-01	1.47095347E-02
1.44170000E-01	6.66497692E-01	1.45892503E-02
1.44680000E-01	6.51426923E-01	1.45621991E-02
1.45190000E-01	6.49134615E-01	1.45439109E-02
1.45690000E-01	6.51448462E-01	1.44792157E-02
1.46200000E-01	6.59936923E-01	1.44920675E-02
1.46710000E-01	6.53230000E-01	1.45116902E-02
1.47210000E-01	6.55308462E-01	1.43368083E-02
1.47720000E-01	6.53026154E-01	1.42399997E-02
1.48230000E-01	6.25621538E-01	1.43411013E-02
1.48730000E-01	6.26468462E-01	1.42822065E-02
1.49240000E-01	6.31111538E-01	1.41902804E-02
1.49750000E-01	6.22623077E-01	1.42202109E-02
1.50250000E-01	5.87956154E-01	1.41491692E-02
1.50760000E-01	6.15276923E-01	1.41220587E-02
1.51270000E-01	6.05707692E-01	1.40734032E-02
1.51770000E-01	6.19935385E-01	1.40591200E-02
1.52280000E-01	6.18743077E-01	1.40072979E-02
1.52790000E-01	5.96094615E-01	1.40215771E-02
1.53290000E-01	5.91336923E-01	1.40143675E-02
1.53800000E-01	5.71760000E-01	1.40311607E-02
1.54310000E-01	5.84483077E-01	1.38808382E-02
1.54810000E-01	5.90129231E-01	1.38547721E-02
1.55320000E-01	5.85504615E-01	1.38248522E-02
1.55830000E-01	5.87912308E-01	1.37041837E-02
1.56330000E-01	5.86620000E-01	1.37362814E-02
1.56840000E-01	5.87240769E-01	1.36341159E-02
1.57350000E-01	5.68165385E-01	1.35394000E-02
1.57850000E-01	5.90073077E-01	1.35393825E-02
1.58360000E-01	5.74531538E-01	1.36312495E-02
1.58870000E-01	5.44391538E-01	1.36076186E-02
1.59370000E-01	5.57804615E-01	1.35295363E-02
1.59880000E-01	5.46294615E-01	1.33896730E-02
1.60390000E-01	5.46652308E-01	1.34607295E-02
1.60890000E-01	5.54877692E-01	1.34532857E-02
1.61400000E-01	5.36703077E-01	1.34012986E-02
1.61910000E-01	5.37529231E-01	1.33493200E-02
1.62410000E-01	5.35962308E-01	1.33588959E-02
1.62920000E-01	5.44381538E-01	1.32747087E-02
1.63430000E-01	5.48122308E-01	1.32425650E-02
1.63930000E-01	5.39866154E-01	1.33282284E-02
1.64440000E-01	5.34456923E-01	1.31260325E-02
1.64950000E-01	5.28948462E-01	1.31366436E-02
1.65450000E-01	5.29256923E-01	1.32304957E-02
1.65960000E-01	5.06785385E-01	1.31133324E-02
1.66470000E-01	5.26613077E-01	1.30908334E-02
1.66970000E-01	5.06686154E-01	1.29907417E-02
1.67480000E-01	5.02691538E-01	1.29991677E-02
1.67990000E-01	4.94245385E-01	1.30842694E-02
1.68490000E-01	4.89952308E-01	1.28145857E-02
1.69000000E-01	5.03129231E-01	1.30584087E-02
1.69510000E-01	5.09984615E-01	1.30748661E-02
1.70010000E-01	5.01801538E-01	1.31075003E-02
1.70520000E-01	4.95893077E-01	1.32064121E-02
1.71030000E-01	4.98261538E-01	1.33172535E-02
1.71530000E-01	4.85581538E-01	1.31833832E-02
1.72040000E-01	4.99517692E-01	1.32715878E-02
1.72550000E-01	5.04500000E-01	1.33471940E-02
1.73050000E-01	4.93169231E-01	1.32786658E-02
1.73560000E-01	4.76319231E-01	1.33166571E-02
1.74070000E-01	4.74368462E-01	1.31929214E-02
1.74570000E-01	4.76043077E-01	1.32718110E-02
1.75080000E-01	4.80851538E-01	1.32341212E-02
1.75590000E-01	4.61026923E-01	1.32970983E-02
1.76100000E-01	4.67170769E-01	1.33169469E-02
1.76600000E-01	4.73453846E-01	1.32463044E-02
1.77110000E-01	4.66079231E-01	1.32893057E-02
1.77620000E-01	4.75177692E-01	1.33679700E-02
1.78120000E-01	4.67357692E-01	1.33139683E-02
1.78630000E-01	4.59601538E-01	1.32904066E-02
1.79140000E-01	4.64612308E-01	1.32571158E-02
1.79640000E-01	4.49413077E-01	1.32202252E-02
1.80150000E-01	4.70289231E-01	1.33773672E-02
1.80660000E-01	4.43680769E-01	1.34777630E-02
1.81160000E-01	4.45123846E-01	1.35585181E-02
1.81670000E-01	4.49900000E-01	1.36572578E-02
1.82180000E-01	4.39086154E-01	1.34979645E-02
1.82680000E-01	4.30033846E-01	1.34901233E-02
1.83190000E-01	4.34961538E-01	1.36285845E-02
1.83700000E-01	4.34059231E-01	1.36216278E-02
1.84200000E-01	4.31203846E-01	1.37782417E-02
1.84710000E-01	4.31653077E-01	1.38258407E-02
1.85220000E-01	4.13550000E-01	1.37665049E-02
1.85720000E-01	4.17179231E-01	1.38736197E-02
1.86230000E-01	4.24241538E-01	1.37293063E-02
1.86740000E-01	4.28304615E-01	1.39192181E-02
1.87240000E-01	4.29876154E-01	1.38811981E-02
1.87750000E-01	4.08683846E-01	1.39572318E-02
1.88260000E-01	4.14373077E-01	1.39927455E-02
1.88760000E-01	4.31455385E-01	1.38781708E-02
1.89270000E-01	4.02518462E-01	1.40540897E-02
1.89780000E-01	4.02563846E-01	1.40818916E-02
1.90280000E-01	4.26848462E-01	1.41270098E-02
1.90790000E-01	4.12612308E-01	1.40357632E-02
1.91300000E-01	4.03403077E-01	1.40516649E-02
1.91800000E-01	4.18985385E-01	1.41544751E-02
1.92310000E-01	3.99980769E-01	1.41170776E-02
1.92820000E-01	4.01058462E-01	1.42011809E-02
1.93320000E-01	4.04756154E-01	1.41256546E-02
1.93830000E-01	3.93955385E-01	1.41335227E-02
1.94340000E-01	4.11452308E-01	1.40653832E-02
1.94840000E-01	3.94584615E-01	1.41598808E-02
1.95350000E-01	4.11579231E-01	1.42078067E-02
1.95860000E-01	4.13239231E-01	1.41914281E-02
1.96360000E-01	3.96006923E-01	1.42067893E-02
1.96870000E-01	3.87817692E-01	1.42906257E-02
1.97380000E-01	3.83785385E-01	1.43687100E-02
1.97880000E-01	3.83734615E-01	1.42275613E-02
1.98390000E-01	3.85026154E-01	1.42976470E-02
1.98900000E-01	3.88417692E-01	1.43387481E-02
1.99400000E-01	3.68605385E-01	1.43268766E-02
1.99910000E-01	3.64069231E-01	1.43033336E-02
2.00420000E-01	3.77782308E-01	1.43613242E-02
2.00920000E-01	3.78897692E-01	1.43479173E-02
2.01430000E-01	3.65338462E-01	1.43098482E-02
2.01940000E-01	3.73723846E-01	1.44038239E-02
2.02440000E-01	3.85114615E-01	1.43585564E-02
2.02950000E-01	3.65677692E-01	1.44273813E-02
2.03460000E-01	3.62504615E-01	1.44527688E-02
2.03960000E-01	3.58949231E-01	1.43345547E-02
2.04470000E-01	3.80903846E-01	1.45012280E-02
2.04980000E-01	3.68893846E-01	1.43127439E-02
2.05480000E-01	3.60916154E-01	1.43798908E-02
2.05990000E-01	3.60916923E-01	1.44523369E-02
2.06500000E-01	3.62181538E-01	1.43944037E-02
2.07000000E-01	3.54134615E-01	1.44268855E-02
2.07510000E-01	3.58645385E-01	1.42748422E-02
2.08020000E-01	3.60660000E-01	1.42402578E-02
2.08520000E-01	3.55028462E-01	1.42191177E-02
2.09030000E-01	3.44836923E-01	1.42378681E-02
2.09540000E-01	3.54811538E-01	1.43256465E-02
2.10040000E-01	3.48655385E-01	1.42745543E-02
2.10550000E-01	3.47403077E-01	1.42383140E-02
2.11060000E-01	3.50032308E-01	1.43410506E-02
2.11560000E-01	3.42306923E-01	1.43430316E-02
2.12070000E-01	3.48189231E-01	1.42383926E-02
2.12580000E-01	3.46633846E-01	1.42133165E-02
2.13080000E-01	3.41831538E-01	1.42853604E-02
2.13590000E-01	3.42013077E-01	1.43368107E-02
2.14100000E-01	3.44852308E-01	1.42189544E-02
2.14600000E-01	3.44943846E-01	1.42017638E-02
2.15110000E-01	3.46179231E-01	1.42708096E-02
2.15620000E-01	3.32386923E-01	1.42646806E-02
2.16120000E-01	3.26426154E-01	1.40847598E-02
2.16630000E-01	3.29280769E-01	1.41697350E-02
2.17140000E-01	3.42320000E-01	1.41607303E-02
2.17640000E-01	3.42616154E-01	1.40610511E-02
2.18150000E-01	3.26737692E-01	1.40865696E-02
2.18660000E-01	3.35397692E-01	1.40378023E-02
2.19160000E-01	3.21636154E-01	1.40248299E-02
2.19670000E-01	3.15409231E-01	1.40284141E-02
2.20180000E-01	3.07304615E-01	1.39294832E-02
2.20680000E-01	3.16726923E-01	1.40144541E-02
2.21190000E-01	3.21418462E-01	1.39416463E-02
2.21700000E-01	3.03860000E-01	1.39494250E-02
2.22200000E-01	3.06106923E-01	1.38896292E-02
2.22710000E-01	3.24997692E-01	1.38909084E-02
2.23220000E-01	3.25856154E-01	1.38543067E-02
2.23720000E-01	3.22887692E-01	1.38579130E-02
2.24230000E-01	3.19537692E-01	1.37717858E-02
2.24740000E-01	3.06289231E-01	1.36841415E-02
2.25240000E-01	3.08506154E-01	1.37122099E-02
2.25750000E-01	3.14315385E-01	1.36859322E-02
2.26260000E-01	2.95625385E-01	1.36511200E-02
2.26760000E-01	3.14331538E-01	1.36667372E-02
2.27270000E-01	3.29831538E-01	1.34662410E-02
2.27780000E-01	3.06582308E-01	1.36277875E-02
2.28280000E-01	2.93700769E-01	1.34783418E-02
2.28790000E-01	2.98786923E-01	1.35101839E-02
2.29300000E-01	3.06601538E-01	1.34159889E-02
2.29800000E-01	2.95369231E-01	1.33948060E-02
2.30310000E-01	2.81615385E-01	1.33447957E-02
2.30820000E-01	2.97480000E-01	1.34129830E-02
2.31320000E-01	3.02950769E-01	1.33152903E-02
2.31830000E-01	2.93341538E-01	1.32556779E-02
2.32340000E-01	2.81210000E-01	1.31210965E-02
2.32840000E-01	2.98878462E-01	1.30409264E-02
2.33350000E-01	2.95656923E-01	1.29297870E-02
2.33860000E-01	3.05015385E-01	1.29203346E-02
2.34360000E-01	2.79346923E-01	1.29883343E-02
2.34870000E-01	2.92015385E-01	1.29113188E-02
2.35380000E-01	2.88229231E-01	1.28427609E-02
2.35880000E-01	2.87323077E-01	1.29155450E-02
2.36390000E-01	2.76267692E-01	1.29000173E-02
2.36900000E-01	2.99301538E-01	1.28142753E-02
2.37400000E-01	2.91322308E-01	1.28990232E-02
2.37910000E-01	2.72306923E-01	1.28254659E-02
2.38420000E-01	2.87396923E-01	1.28612481E-02
2.38920000E-01	2.73485385E-01	1.27445708E-02
2.39430000E-01	2.88646154E-01	1.27527996E-02
2.39940000E-01	2.60573846E-01	1.28309875E-02
2.40440000E-01	2.67046923E-01	1.27150615E-02
2.40950000E-01	2.77793846E-01	1.26562352E-02
2.41450000E-01	2.77056154E-01	1.26955884E-02
2.41960000E-01	2.74476154E-01	1.25590533E-02
2.42470000E-01	2.73800000E-01	1.25543814E-02
2.42970000E-01	2.79306923E-01	1.25884723E-02
2.43480000E-01	2.74890000E-01	1.25989658E-02
2.43990000E-01	2.67940769E-01	1.24525145E-02
2.44490000E-01	2.69489231E-01	1.25320568E-02
2.45000000E-01	2.70955385E-01	1.24399020E-02
2.45510000E-01	2.48496923E-01	1.24498248E-02
2.46010000E-01	2.76273077E-01	1.24078617E-02
2.46520000E-01	2.63720000E-01	1.24105248E-02
2.47030000E-01	2.67324615E-01	1.23728195E-02
2.47530000E-01	2.66284615E-01	1.23121603E-02
2.48040000E-01	2.50138462E-01	1.23665232E-02
2.48550000E-01	2.52579231E-01	1.23303858E-02
2.49050000E-01	2.50804615E-01	1.22237600E-02
2.49560000E-01	2.51242308E-01	1.22426630E-02
2.50070000E-01	2.68344615E-01	1.22626532E-02
2.50570000E-01	2.60735385E-01	1.21968783E-02
2.51080000E-01	2.55151538E-01	1.21236383E-02
2.51590000E-01	2.67733077E-01	1.21466576E-02
2.52090000E-01	2.50848462E-01	1.21460198E-02
2.52600000E-01	2.55956923E-01	1.20579664E-02
2.53110000E-01	2.46163846E-01	1.20983826E-02
2.53610000E-01	2.53157692E-01	1.20328809E-02
2.54120000E-01	2.59967692E-01	1.20230713E-02
2.54630000E-01	2.55478462E-01	1.19824370E-02
2.55130000E-01	2.43815385E-01	1.19761854E-02
2.55640000E-01	2.52259231E-01	1.20042279E-02
2.56150000E-01	2.50646923E-01	1.18628570E-02
2.56650000E-01	2.70703846E-01	1.18826324E-02
2.57160000E-01	2.56577692E-01	1.18576186E-02
2.57670000E-01	2.60834615E-01	1.18784780E-02
2.58170000E-01	2.49425385E-01	1.17110528E-02
2.58680000E-01	2.51253077E-01	1.16930515E-02
2.59190000E-01	2.39861538E-01	1.16909532E-02
2.59690000E-01	2.36659231E-01	1.16543404E-02
2.60200000E-01	2.37748462E-01	1.16202009E-02
2.60710000E-01	2.53836154E-01	1.16922261E-02
2.61210000E-01	2.46099231E-01	1.16618414E-02
2.61720000E-01	2.69406923E-01	1.16010923E-02
2.62230000E-01	2.49713846E-01	1.16255487E-02
2.62730000E-01	2.38119231E-01	1.16156852E-02
2.63240000E-01	2.35299231E-01	1.15502956E-02
2.63750000E-01	2.54466923E-01	1.15468298E-02
2.64250000E-01	2.50688462E-01	1.15713817E-02
2.64760000E-01	2.44176154E-01	1.15274743E-02
2.65270000E-01	2.34266923E-01	1.14554641E-02
2.65770000E-01	2.25578462E-01	1.14362591E-02
2.66280000E-01	2.26980769E-01	1.15022093E-02
2.66790000E-01	2.15660769E-01	1.13908704E-02
2.67290000E-01	2.31602308E-01	1.14056978E-02
2.67800000E-01	2.40054615E-01	1.14017577E-02
2.68310000E-01	2.27141538E-01	1.13510099E-02
2.68810000E-01	2.11300000E-01	1.14202691E-02
2.69320000E-01	2.22380769E-01	1.13533267E-02
2.69830000E-01	2.29171538E-01	1.13435706E-02
2.70330000E-01	2.30850000E-01	1.13463407E-02
2.70840000E-01	2.11485385E-01	1.12457088E-02
2.71340000E-01	2.30953077E-01	1.13352200E-02
2.71850000E-01	2.30740769E-01	1.13160453E-02
2.72360000E-01	2.23032308E-01	1.11506406E-02
2.72860000E-01	2.25845385E-01	1.11798038E-02
2.73370000E-01	2.24808462E-01	1.12448593E-02
2.73880000E-01	2.33462308E-01	1.11803790E-02
2.74380000E-01	2.15795385E-01	1.11959756E-02
2.74890000E-01	2.17765385E-01	1.11463006E-02
2.75400000E-01	2.12969231E-01	1.11232488E-02
2.75900000E-01	2.14971538E-01	1.11867155E-02
2.76410000E-01	2.05570000E-01	1.11442051E-02
2.76920000E-01	2.37103077E-01	1.11465528E-02
2.77420000E-01	2.30637692E-01	1.10846098E-02
2.77930000E-01	2.36623077E-01	1.11376654E-02
2.78440000E-01	2.33489231E-01	1.11349348E-02
2.78940000E-01	2.26418462E-01	1.10262936E-02
2.79450000E-01	2.11436154E-01	1.10391645E-02
2.79960000E-01	2.09457692E-01	1.11220490E-02
2.80460000E-01	2.04792308E-01	1.10560461E-02
2.80970000E-01	2.19734615E-01	1.10019094E-02
2.81480000E-01	2.16070000E-01	1.10451487E-02
2.81980000E-01	2.12337692E-01	1.10562702E-02
2.82490000E-01	2.27491538E-01	1.09827534E-02
2.83000000E-01	2.12390769E-01	1.09838906E-02
2.83500000E-01	2.18835385E-01	1.09927743E-02
2.84010000E-01	2.21288462E-01	1.09582923E-02
2.84520000E-01	2.20203077E-01	1.07940490E-02
2.85020000E-01	2.12583077E-01	1.08667578E-02
2.85530000E-01	2.02140769E-01	1.08821623E-02
2.86040000E-01	2.01798462E-01	1.08959327E-02
2.86540000E-01	2.23276923E-01	1.08969290E-02
2.87050000E-01	1.95723077E-01	1.09626884E-02
2.87560000E-01	2.00166923E-01	1.09143234E-02
2.88060000E-01	1.99443846E-01	1.08592472E-02
2.88570000E-01	2.03813846E-01	1.09224475E-02
2.89080000E-01	2.10395385E-01	1.09133534E-02
2.89580000E-01	2.06649231E-01	1.09299396E-02
2.90090000E-01	1.96907692E-01	1.08612908E-02
2.90590000E-01	2.01582308E-01	1.09607509E-02
2.91100000E-01	2.00787692E-01	1.09851956E-02
2.91610000E-01	2.16394615E-01	1.09254150E-02
2.92110000E-01	2.08100000E-01	1.09543865E-02
2.92620000E-01	1.96392308E-01	1.09873304E-02
2.93130000E-01	1.99551538E-01	1.10476750E-02
2.93630000E-01	1.93755385E-01	1.09236744E-02
2.94140000E-01	2.06092308E-01	1.09786794E-02
2.94650000E-01	1.96929231E-01	1.10024560E-02
2.95150000E-01	2.00396154E-01	1.09888659E-02
2.95660000E-01	1.89784615E-01	1.09688493E-02
2.96170000E-01	1.97644615E-01	1.10035359E-02
2.96670000E-01	1.83980000E-01	1.09486255E-02
2.97180000E-01	2.03378462E-01	1.09001293E-02
2.97690000E-01	2.00463846E-01	1.09441367E-02
2.98190000E-01	1.89999231E-01	1.09520930E-02
2.98700000E-01	1.85900000E-01	1.08353641E-02
2.99210000E-01	2.04030000E-01	1.09234249E-02
2.99710000E-01	1.98305385E-01	1.09103235E-02
3.00220000E-01	1.75049231E-01	1.08927511E-02
3.00730000E-01	1.75741538E-01	1.08214093E-02
3.01230000E-01	1.99893846E-01	1.08602538E-02
3.01740000E-01	1.83474615E-01	1.08874576E-02
3.02250000E-01	2.00061538E-01	1.08764987E-02
3.02750000E-01	2.02300769E-01	1.08295063E-02
3.03260000E-01	1.82936154E-01	1.08430424E-02
3.03770000E-01	1.85950000E-01	1.07821743E-02
3.04270000E-01	1.95055385E-01	1.07933643E-02
3.04780000E-01	1.84790000E-01	1.07424171E-02
3.05290000E-01	1.74983077E-01	1.07973160E-02
3.05790000E-01	1.75168462E-01	1.06859569E-02
3.06300000E-01	1.95118462E-01	1.06851265E-02
3.06800000E-01	1.89063077E-01	1.06217229E-02
3.07310000E-01	1.86601538E-01	1.06473896E-02
3.07820000E-01	1.88913077E-01	1.06108717E-02
3.08320000E-01	1.95763846E-01	1.06048782E-02
3.08830000E-01	1.85442308E-01	1.05851659E-02
3.09340000E-01	1.81525385E-01	1.06214146E-02
3.09840000E-01	1.83481538E-01	1.07783616E-02
3.10350000E-01	1.66386923E-01	1.08254553E-02
3.10860000E-01	1.77762308E-01	1.10228920E-02
3.11360000E-01	1.67106154E-01	1.10378632E-02
3.11870000E-01	1.94058462E-01	1.10835502E-02
3.12380000E-01	1.63703077E-01	1.11983104E-02
3.12880000E-01	1.75366154E-01	1.12640452E-02
3.13390000E-01	1.57688462E-01	1.12900960E-02
3.13900000E-01	1.66339231E-01	1.12857790E-02
3.14400000E-01	1.77935385E-01	1.13686712E-02
3.14910000E-01	1.80080769E-01	1.13384965E-02
3.15420000E-01	1.75392308E-01	1.14442669E-02
3.15920000E-01	1.66116154E-01	1.14824306E-02
3.16430000E-01	1.53824615E-01	1.15219807E-02
3.16940000E-01	1.75092308E-01	1.16309013E-02
3.17440000E-01	1.73013077E-01	1.15642398E-02
3.17950000E-01	1.71723077E-01	1.16029267E-02
3.18450000E-01	1.65637692E-01	1.16086003E-02
3.18960000E-01	1.72515385E-01	1.16017448E-02
3.19470000E-01	1.75826923E-01	1.16846381E-02
3.19970000E-01	1.71411538E-01	1.16019215E-02
3.20480000E-01	1.76316154E-01	1.16253025E-02
3.20990000E-01	1.62537692E-01	1.16672370E-02
3.21490000E-01	1.61206923E-01	1.16721428E-02
3.22000000E-01	1.63886154E-01	1.16242553E-02
3.22510000E-01	1.77595385E-01	1.16763945E-02
3.23010000E-01	1.60046923E-01	1.15890725E-02
3.23520000E-01	1.56077692E-01	1.15851718E-02
3.24030000E-01	1.63751538E-01	1.16157844E-02
3.24530000E-01	1.59721538E-01	1.15980506E-02
3.25040000E-01	1.62560000E-01	1.16556211E-02
3.25550000E-01	1.71221538E-01	1.16212921E-02
3.26050000E-01	1.58494615E-01	1.16833974E-02
3.26560000E-01	1.66431538E-01	1.16485171E-02
3.27070000E-01	1.59883077E-01	1.16467442E-02
3.27570000E-01	1.58460000E-01	1.17318563E-02
3.28080000E-01	1.53039231E-01	1.16464607E-02
3.28590000E-01	1.62071538E-01	1.16441966E-02
3.29090000E-01	1.51406154E-01	1.16985693E-02
3.29600000E-01	1.55590769E-01	1.17352697E-02
3.30100000E-01	1.56003077E-01	1.18041375E-02
3.30610000E-01	1.68755385E-01	1.17590342E-02
3.31120000E-01	1.56284615E-01	1.17514718E-02
3.31620000E-01	1.64860000E-01	1.17763048E-02
3.32130000E-01	1.53996923E-01	1.18132656E-02
3.32640000E-01	1.56286923E-01	1.18234006E-02
3.33140000E-01	1.54209231E-01	1.18283082E-02
3.33650000E-01	1.59040000E-01	1.18281386E-02
3.34160000E-01	1.65574615E-01	1.18847603E-02
3.34660000E-01	1.57006154E-01	1.18043839E-02
3.35170000E-01	1.54227692E-01	1.18285461E-02
3.35680000E-01	1.45645385E-01	1.18633507E-02
3.36180000E-01	1.64946154E-01	1.18925391E-02
3.36690000E-01	1.48242308E-01	1.18657266E-02
3.37200000E-01	1.60646923E-01	1.19265741E-02
3.37700000E-01	1.58010769E-01	1.18329496E-02
3.38210000E-01	1.55015385E-01	1.19489332E-02
3.38720000E-01	1.53546923E-01	1.19585678E-02
3.39220000E-01	1.49262308E-01	1.19174523E-02
3.39730000E-01	1.37350769E-01	1.19227873E-02
3.40230000E-01	1.49323846E-01	1.19640192E-02
3.40740000E-01	1.49917692E-01	1.19670721E-02
3.41250000E-01	1.49810000E-01	1.20718183E-02
3.41750000E-01	1.49209231E-01	1.20282424E-02
3.42260000E-01	1.36744615E-01	1.20339350E-02
3.42770000E-01	1.69602308E-01	1.21052425E-02
3.43270000E-01	1.63341538E-01	1.19465135E-02
3.43780000E-01	1.57646154E-01	1.20398340E-02
3.44290000E-01	1.40793846E-01	1.19352793E-02
3.44790000E-01	1.53297692E-01	1.21212580E-02
3.45300000E-01	1.52453846E-01	1.20270744E-02
3.45810000E-01	1.49254615E-01	1.20221425E-02
3.46310000E-01	1.44600000E-01	1.21340577E-02
3.46820000E-01	1.58276154E-01	1.20778915E-02
3.47330000E-01	1.48533846E-01	1.20526910E-02
3.47830000E-01	1.34133846E-01	1.22050956E-02
3.48340000E-01	1.43381538E-01	1.21250401E-02
3.48840000E-01	1.41280769E-01	1.22321345E-02
3.49350000E-01	1.44182308E-01	1.21303513E-02
3.49860000E-01	1.57643077E-01	1.21762543E-02
3.50360000E-01	1.46253077E-01	1.21754069E-02
3.50870000E-01	1.43286923E-01	1.21693567E-02
3.51380000E-01	1.51050000E-01	1.21577474E-02
3.51880000E-01	1.33821538E-01	1.21375091E-02
3.52390000E-01	1.46172308E-01	1.21433364E-02
3.52900000E-01	1.35654615E-01	1.20998222E-02
3.53400000E-01	1.43775385E-01	1.20900507E-02
3.53910000E-01	1.50316154E-01	1.17968030E-02
3.54420000E-01	1.50779231E-01	1.18099535E-02
3.54920000E-01	1.44066154E-01	1.16602869E-02
3.55430000E-01	1.39126923E-01	1.16284688E-02
3.55940000E-01	1.47733077E-01	1.14958959E-02
3.56440000E-01	1.38867692E-01	1.13953629E-02
3.56950000E-01	1.43178462E-01	1.14092451E-02
3.57450000E-01	1.44836154E-01	1.14508786E-02
3.57960000E-01	1.51333077E-01	1.16312994E-02
3.58470000E-01	1.40376154E-01	1.16820443E-02
3.58970000E-01	1.46164615E-01	1.16322339E-02
3.59480000E-01	1.42734615E-01	1.16902410E-02
3.59990000E-01	1.41199231E-01	1.16585601E-02
3.60490000E-01	1.29170769E-01	1.17136594E-02
3.61000000E-01	1.49928462E-01	1.16601170E-02
3.61510000E-01	1.37733846E-01	1.16436348E-02
3.62010000E-01	1.46817692E-01	1.16112367E-02
3.62520000E-01	1.34700000E-01	1.18204345E-02
3.63030000E-01	1.33007692E-01	1.17026644E-02
3.63530000E-01	1.36430769E-01	1.17553574E-02
3.64040000E-01	1.33796154E-01	1.17957648E-02
3.64550000E-01	1.15609231E-01	1.18494045E-02
3.65050000E-01	1.47511538E-01	1.18271376E-02
3.65560000E-01	1.44886923E-01	1.18403769E-02
3.66060000E-01	1.38887692E-01	1.19209374E-02
3.66570000E-01	1.32837692E-01	1.18974777E-02
3.67080000E-01	1.36859231E-01	1.19509707E-02
3.67580000E-01	1.52805385E-01	1.20206625E-02
3.68090000E-01	1.34609231E-01	1.21292271E-02
3.68600000E-01	1.32394615E-01	1.23520733E-02
3.69100000E-01	1.34161538E-01	1.23664439E-02
3.69610000E-01	1.29000769E-01	1.22458917E-02
3.70120000E-01	1.47126154E-01	1.23549855E-02
3.70620000E-01	1.40887692E-01	1.24208606E-02
3.71130000E-01	1.27686154E-01	1.25616615E-02
3.71640000E-01	1.28674615E-01	1.24474418E-02
3.72140000E-01	1.18830769E-01	1.23547559E-02
3.72650000E-01	1.38136923E-01	1.24803424E-02
3.73150000E-01	1.26940769E-01	1.25875762E-02
3.73660000E-01	1.33149231E-01	1.25257037E-02
3.74170000E-01	1.40269231E-01	1.26079505E-02
3.74670000E-01	1.53951538E-01	1.26576430E-02
3.75180000E-01	1.23488462E-01	1.28141975E-02
3.75690000E-01	1.28110769E-01	1.27908345E-02
3.76190000E-01	1.17553077E-01	1.28816086E-02
3.76700000E-01	1.19128462E-01	1.28404129E-02
3.77210000E-01	1.25569231E-01	1.29131078E-02
3.77710000E-01	1.22216154E-01	1.29280649E-02
3.78220000E-01	1.23302308E-01	1.30616405E-02
3.78730000E-01	1.15686154E-01	1.31054249E-02
3.79230000E-01	1.32775385E-01	1.30899483E-02
3.79740000E-01	1.23776923E-01	1.32097544E-02
3.80240000E-01	1.20636154E-01	1.32519887E-02
3.80750000E-01	1.33350000E-01	1.33576292E-02
3.81260000E-01	1.20218462E-01	1.33714377E-02
3.81760000E-01	1.29852308E-01	1.33556100E-02
3.82270000E-01	1.20088462E-01	1.36344462E-02
3.82780000E-01	1.22419231E-01	1.36364648E-02
3.83280000E-01	1.35340769E-01	1.36197967E-02
3.83790000E-01	1.21141538E-01	1.36301914E-02
3.84300000E-01	1.29563077E-01	1.37307809E-02
3.84800000E-01	1.16645385E-01	1.37473976E-02
3.85310000E-01	1.13781538E-01	1.38528175E-02
3.85820000E-01	1.22506923E-01	1.39072490E-02
3.86320000E-01	1.10379231E-01	1.39079774E-02
3.86830000E-01	1.41560769E-01	1.39394307E-02
3.87330000E-01	1.24226154E-01	1.39569218E-02
3.87840000E-01	1.23157692E-01	1.41144617E-02
3.88350000E-01	1.20560000E-01	1.41627716E-02
3.88850000E-01	1.11862308E-01	1.41986177E-02
3.89360000E-01	1.25900000E-01	1.43169085E-02
3.89870000E-01	1.29352308E-01	1.43739286E-02
3.90370000E-01	1.18376923E-01	1.45059445E-02
3.90880000E-01	1.28094615E-01	1.43437220E-02
3.91390000E-01	1.32345385E-01	1.46888214E-02
3.91890000E-01	1.16744615E-01	1.46237248E-02
3.92400000E-01	1.18440000E-01	1.46112390E-02
3.92900000E-01	1.23157692E-01	1.47500624E-02
3.93410000E-01	1.28606154E-01	1.47667026E-02
3.93920000E-01	1.15456923E-01	1.49537082E-02
3.94420000E-01	1.20553846E-01	1.68183807E-02
3.94930000E-01	1.15320000E-01	1.50087013E-02
3.95440000E-01	1.17526154E-01	1.51090375E-02
3.95940000E-01	1.24777692E-01	1.50273644E-02
3.96450000E-01	1.18033077E-01	1.51987428E-02
3.96960000E-01	1.24304615E-01	1.52396553E-02
3.97460000E-01	1.29912308E-01	1.52463960E-02
3.97970000E-01	1.15821538E-01	1.53919266E-02
3.98470000E-01	1.11737692E-01	1.56028558E-02
3.98980000E-01	9.85315385E-02	1.54659761E-02
3.99490000E-01	1.32221538E-01	1.56028710E-02
3.99990000E-01	1.12530000E-01	1.55426161E-02
4.00500000E-01	1.01317692E-01	1.58259635E-02
4.01010000E-01	1.39116923E-01	1.57156061E-02
4.01510000E-01	1.31943846E-01	1.57840727E-02
4.02020000E-01	1.27058462E-01	1.60787998E-02
4.02530000E-01	1.17010769E-01	1.58978486E-02
4.03030000E-01	1.17394615E-01	1.58371405E-02
4.03540000E-01	1.05880769E-01	1.59781770E-02
4.04050000E-01	1.27116154E-01	1.61578639E-02
4.04550000E-01	1.12376923E-01	1.61047832E-02
4.05060000E-01	1.16665385E-01	1.59561835E-02
4.05560000E-01	1.10590769E-01	1.63402478E-02
4.06070000E-01	1.13575385E-01	1.63483187E-02
4.06580000E-01	1.09903846E-01	1.63238448E-02
4.07080000E-01	1.29014615E-01	1.63273880E-02
4.07590000E-01	1.20714615E-01	1.66006816E-02
4.08100000E-01	1.18200769E-01	1.63527288E-02
4.08600000E-01	1.15931538E-01	1.65486276E-02
4.09110000E-01	9.36123077E-02	1.65146069E-02
4.09620000E-01	8.89684615E-02	1.66898767E-02
4.10120000E-01	9.46392308E-02	1.63723911E-02
4.10630000E-01	1.11207692E-01	1.67240699E-02
4.11130000E-01	9.49423077E-02	1.66884521E-02
4.11640000E-01	8.14338462E-02	1.65577891E-02
4.12150000E-01	1.16669231E-01	1.65695255E-02
4.12650000E-01	1.28447692E-01	1.67397717E-02
4.13160000E-01	1.32866923E-01	1.67740099E-02
4.13670000E-01	9.22146154E-02	1.67493433E-02
4.14170000E-01	9.49384615E-02	1.68178349E-02
4.14680000E-01	1.19296923E-01	1.68997554E-02
4.15180000E-01	9.49269231E-02	1.68202245E-02
4.15690000E-01	1.19996923E-01	1.68809831E-02
4.16200000E-01	1.14153077E-01	1.68474489E-02
4.16700000E-01	9.84807692E-02	1.71978566E-02
4.17210000E-01	1.06971538E-01	1.70202560E-02
4.17720000E-01	1.12753846E-01	1.72085555E-02
4.18220000E-01	1.11265385E-01	1.72221128E-02
4.18730000E-01	1.02029231E-01	1.73765465E-02
4.19240000E-01	1.11827692E-01	1.72246220E-02
4.19740000E-01	1.12193846E-01	1.74435172E-02
4.20250000E-01	1.24210769E-01	1.75257498E-02
4.20750000E-01	1.10456923E-01	1.76463808E-02
4.21260000E-01	1.16970769E-01	1.77207260E-02
4.21770000E-01	1.07500000E-01	1.77061563E-02
4.22270000E-01	1.19343846E-01	1.79649923E-02
4.22780000E-01	1.15136154E-01	1.79617836E-02
4.23290000E-01	8.71223077E-02	1.80555288E-02
4.23790000E-01	1.07506154E-01	1.83762314E-02
4.24300000E-01	9.73584615E-02	1.82217817E-02
4.24810000E-01	9.69500000E-02	1.84826928E-02
4.25310000E-01	1.11071538E-01	1.86987166E-02
4.25820000E-01	8.91915385E-02	1.89709323E-02
4.26320000E-01	9.85815385E-02	1.88682978E-02
4.26830000E-01	9.64630769E-02	1.89092280E-02
4.27340000E-01	8.48669231E-02	1.92450110E-02
4.27840000E-01	8.05646154E-02	1.91247289E-02
4.28350000E-01	1.11981538E-01	1.94085428E-02
4.28860000E-01	9.84446154E-02	1.95619213E-02
4.29360000E-01	1.00246923E-01	1.97985259E-02
4.29870000E-01	1.05617692E-01	1.97722330E-02
4.30370000E-01	1.04767692E-01	1.99969945E-02
4.30880000E-01	8.66084615E-02	1.99678928E-02
4.31390000E-01	1.14692308E-01	2.02927860E-02
4.31890000E-01	9.04607692E-02	2.02074333E-02
4.32400000E-01	1.16766154E-01	2.05694037E-02
4.32910000E-01	1.00800769E-01	2.11322423E-02
4.33410000E-01	1.04051538E-01	2.07703834E-02
4.33920000E-01	9.34361538E-02	2.10855894E-02
4.34430000E-01	9.93523077E-02	2.13474489E-02
4.34930000E-01	9.69423077E-02	2.16308019E-02
4.35440000E-01	9.61176923E-02	2.15785639E-02
4.35940000E-01	1.15000769E-01	2.17502544E-02
4.36450000E-01	1.02363077E-01	2.20986040E-02
4.36960000E-01	1.07800769E-01	2.19070073E-02
4.37460000E-01	8.79007692E-02	2.21105017E-02
4.37970000E-01	9.14407692E-02	2.27461050E-02
4.38480000E-01	8.54492308E-02	2.25337745E-02
4.38980000E-01	9.11061538E-02	2.25105741E-02
4.39490000E-01	1.28758462E-01	2.32008107E-02
4.39990000E-01	1.01264615E-01	2.33187381E-02
