## Supplementary material for "Disordered proteins interact with the chemical environment to tune their protective function during drying": File S1: 100T Fit - 4.csv

#q**2_data	ln(I(q))_data	error_data	q**2_fit	ln(I(q))_fit	normalized_residual
0.00012996	1.6461856491463667	1.2523708437779688	0.00023901159999999998	1.6066182335569694	-0.03305877966261014
0.0001418481	1.6263286631531946	1.1435448179999563	0.00025472159999999995	1.5978085393177959	0.03984156831326454
0.00015425640000000002	1.6499181877750067	0.8847811648005908	0.00027126089999999993	1.5885337986475248	-0.19499744559582552
0.00016692639999999997	1.635997898445717	0.48968452474342283	0.0002883204	1.5789673455047382	-0.2097444881293042
0.00018036489999999998	1.64676190679917	0.4023283246840045	0.00030555039999999995	1.5693052811036587	0.035359611682237835
0.00019432359999999998	1.6328419410102393	0.3113170090375074	0.00032364009999999996	1.5591611228682436	0.6307227116643228
0.0002085136	1.6269179858653864	0.21440314777926628	0.00034224999999999994	1.5487252521603128	0.18052552498751606
0.0002235025	1.6430563737768276	0.19112996097308807	0.000361	1.5382108175973273	0.25311428081776655
0.00023901159999999998	1.601366554485194	0.15885883040368495	0.0003806401	1.5271972417967679	-0.07446269295508685
0.00025472159999999995	1.602522930963502	0.1183284656025105	0.00040080039999999996	1.515891953523693	-0.02369306694775001
0.00027126089999999993	1.5698666312790373	0.0957303174482565	0.0004210704	1.5045251487988016	0.42249363491113395
0.0002883204	1.5613108276789158	0.08418108138764233	0.0004422609	1.492642155433098	-0.026647133633586003
0.00030555039999999995	1.5717593700040253	0.06940372881977493	0.0004639716	1.480467449594879	0.46608516539146344
0.00032364009999999996	1.5922930048699646	0.05253002847209051	0.0004857616	1.4682482747080816	-0.014992026728884979
0.00034224999999999994	1.5569143879395044	0.04536275842298742	0.0005085025	1.4554958637772337	0.4849660945310917
0.000361	1.54845038465026	0.04045432371437331	0.0005317636000000001	1.4424517403738706	-0.7029852234190801
0.0003806401	1.5246156902229135	0.034669060054159054	0.0005550736000000001	1.4293801953251672	-0.6055089531646274
0.00040080039999999996	1.5151726539093342	0.03035907575600297	0.0005793649	1.4157583668291753	-0.6676781462140066
0.0004210704	1.5151915869360537	0.025246387769831482	0.0006041764	1.401844825860668	0.10593580956790823
0.0004422609	1.492025289916299	0.02314941356475106	0.0006295081	1.3876395724196453	-0.5041732390441409
0.0004639716	1.4891582826284637	0.01864644850107006	0.0006548481000000001	1.3734296645889226	0.1829581599204674
0.0004857616	1.467992562322895	0.017056558783598918	0.0006812100000000001	1.3586467060552712	0.7984625834970557
0.0005085025	1.4631438103817291	0.015770064527686475
0.0005317636000000001	1.4324115417640262	0.01428223279148358
0.0005550736000000001	1.4213470057005249	0.013266838719159789
0.0005793649	1.407544156449371	0.012302649751803561
0.0006041764	1.4030976493039369	0.011826250711435173
0.0006295081	1.3821334088523156	0.010921173796865528
0.0006548481000000001	1.3752727557570343	0.010073839663193838
0.0006812100000000001	1.3663932180211886	0.009701784562013899
0.0007080921	1.3359714457622816	0.009597503816051766
0.0007349520999999999	1.3352872599856702	0.009011568317699083
0.0007628644	1.318820664566415	0.0087527678020736
