## Supplementary material for "Disordered proteins interact with the chemical environment to tune their protective function during drying": File S1: Tris - 4.csv

Q	I(Q)	Error
1.14000000E-02	1.78762256E+00	6.47390692E+00
1.19100000E-02	1.93027308E+00	5.77229937E+00
1.24200000E-02	2.87680000E+00	4.54735331E+00
1.29200000E-02	2.92265462E+00	2.48249690E+00
1.34300000E-02	2.89246179E+00	2.06571998E+00
1.39400000E-02	3.10934872E+00	1.58861996E+00
1.44400000E-02	3.04974333E+00	1.08380046E+00
1.49500000E-02	2.79720179E+00	9.72942051E-01
1.54600000E-02	2.82480692E+00	7.78825196E-01
1.59600000E-02	2.94168462E+00	5.77594998E-01
1.64700000E-02	2.91423487E+00	4.52411148E-01
1.69800000E-02	2.80404462E+00	3.93805215E-01
1.74800000E-02	2.77602692E+00	3.31687715E-01
1.79900000E-02	2.85170846E+00	2.55010479E-01
1.85000000E-02	2.75686231E+00	2.11652493E-01
1.90000000E-02	2.74862308E+00	1.87106818E-01
1.95100000E-02	2.69151641E+00	1.57255587E-01
2.00200000E-02	2.70301590E+00	1.35826812E-01
2.05200000E-02	2.60870949E+00	1.12906230E-01
2.10300000E-02	2.58659821E+00	1.02501336E-01
2.15400000E-02	2.56864026E+00	8.12320598E-02
2.20400000E-02	2.55099256E+00	7.17090818E-02
2.25500000E-02	2.48158256E+00	6.66698503E-02
2.30600000E-02	2.44652026E+00	5.77162176E-02
2.35600000E-02	2.48943949E+00	5.30198705E-02
2.40700000E-02	2.44561487E+00	4.83336676E-02
2.45800000E-02	2.38928846E+00	4.56340641E-02
2.50900000E-02	2.38054000E+00	4.20816007E-02
2.55900000E-02	2.32719718E+00	3.83242079E-02
2.61000000E-02	2.34125795E+00	3.69780490E-02
2.66100000E-02	2.28251744E+00	3.45626063E-02
2.71100000E-02	2.27157513E+00	3.22951336E-02
2.76200000E-02	2.18350667E+00	3.13860871E-02
2.81300000E-02	2.19451103E+00	3.05849161E-02
2.86300000E-02	2.14983103E+00	2.92145842E-02
2.91400000E-02	2.10397718E+00	2.93161609E-02
2.96500000E-02	2.10192231E+00	2.86027656E-02
3.01500000E-02	2.06508564E+00	2.76030610E-02
3.06600000E-02	2.06887205E+00	2.79974110E-02
3.11700000E-02	2.01571667E+00	2.66912410E-02
3.16700000E-02	1.99483051E+00	2.66765331E-02
3.21800000E-02	1.95934590E+00	2.68675077E-02
3.26900000E-02	1.90766846E+00	2.59508246E-02
3.31900000E-02	1.93990538E+00	2.57791326E-02
3.37000000E-02	1.86377205E+00	2.50631021E-02
3.42100000E-02	1.84647179E+00	2.49034411E-02
3.47100000E-02	1.84952872E+00	2.47082964E-02
3.52200000E-02	1.83372872E+00	2.45633170E-02
3.57300000E-02	1.78752256E+00	2.39915973E-02
3.62300000E-02	1.73945231E+00	2.37031323E-02
3.67400000E-02	1.77748077E+00	2.37225692E-02
3.72500000E-02	1.71706513E+00	2.32827684E-02
3.77500000E-02	1.68673154E+00	2.29186817E-02
3.82600000E-02	1.68341462E+00	2.24590111E-02
3.87700000E-02	1.60866385E+00	2.21553080E-02
3.92700000E-02	1.61822410E+00	2.19179219E-02
3.97800000E-02	1.60204718E+00	2.14017787E-02
4.02900000E-02	1.56126949E+00	2.13786066E-02
4.08000000E-02	1.57310103E+00	2.12432284E-02
4.13000000E-02	1.51783897E+00	2.09189992E-02
4.18100000E-02	1.50556051E+00	2.09413745E-02
4.23200000E-02	1.46906128E+00	2.05767814E-02
4.28200000E-02	1.44743359E+00	2.03426220E-02
4.33300000E-02	1.45501103E+00	2.02432423E-02
4.38400000E-02	1.39530282E+00	2.01503829E-02
4.43400000E-02	1.38326821E+00	1.99344708E-02
4.48500000E-02	1.37387128E+00	1.95963129E-02
4.53600000E-02	1.35735590E+00	1.95605187E-02
4.58600000E-02	1.32143615E+00	1.90146719E-02
4.63700000E-02	1.32027846E+00	1.93398212E-02
4.68800000E-02	1.30708077E+00	1.90393772E-02
4.73800000E-02	1.26978026E+00	1.87638040E-02
4.78900000E-02	1.24731103E+00	1.86586192E-02
4.84000000E-02	1.24160641E+00	1.83430046E-02
4.89000000E-02	1.21563359E+00	1.83919044E-02
4.94100000E-02	1.23185615E+00	1.83858294E-02
4.99200000E-02	1.17918795E+00	1.77481590E-02
5.04200000E-02	1.16901846E+00	1.75252945E-02
5.09300000E-02	1.13802769E+00	1.75471860E-02
5.14400000E-02	1.11456436E+00	1.73998283E-02
5.19400000E-02	1.12426974E+00	1.71063524E-02
5.24500000E-02	1.09797385E+00	1.69991986E-02
5.29600000E-02	1.09860769E+00	1.66909002E-02
5.34600000E-02	1.06304462E+00	1.66293588E-02
5.39700000E-02	1.05075897E+00	1.66488884E-02
5.44800000E-02	1.02355103E+00	1.65492680E-02
5.49800000E-02	1.02901692E+00	1.64019113E-02
5.54900000E-02	1.01717282E+00	1.60920431E-02
5.60000000E-02	9.80996923E-01	1.62793647E-02
5.65000000E-02	9.72337949E-01	1.61042450E-02
5.70100000E-02	9.67956667E-01	1.58168365E-02
5.75200000E-02	9.48964872E-01	1.59034778E-02
5.80300000E-02	9.40596410E-01	1.56692103E-02
5.85300000E-02	9.53195641E-01	1.56742504E-02
5.90400000E-02	9.11067179E-01	1.56072295E-02
5.95500000E-02	8.98742308E-01	1.54102166E-02
6.00500000E-02	8.73084615E-01	1.52478708E-02
6.05600000E-02	8.57699231E-01	1.53150364E-02
6.10700000E-02	8.55357179E-01	1.53207976E-02
6.15700000E-02	8.59740000E-01	1.51021106E-02
6.20800000E-02	8.43752308E-01	1.49042302E-02
6.25900000E-02	8.26463077E-01	1.47862469E-02
6.30900000E-02	8.14993333E-01	1.47273130E-02
6.36000000E-02	8.10821795E-01	1.47076617E-02
6.41100000E-02	7.94913846E-01	1.46299879E-02
6.46100000E-02	7.69415641E-01	1.45176915E-02
6.51200000E-02	7.57408718E-01	1.42866405E-02
6.56300000E-02	7.60743333E-01	1.42324706E-02
6.61300000E-02	7.53127949E-01	1.42544857E-02
6.66400000E-02	7.48033846E-01	1.41464712E-02
6.71500000E-02	7.59676923E-01	1.40071121E-02
6.76500000E-02	7.18512821E-01	1.38804994E-02
6.81600000E-02	7.05635897E-01	1.39284588E-02
6.86700000E-02	7.02806923E-01	1.37610136E-02
6.91700000E-02	6.99777949E-01	1.37008128E-02
6.96800000E-02	6.74876154E-01	1.37373511E-02
7.01900000E-02	6.81475128E-01	1.34078202E-02
7.06900000E-02	6.91323590E-01	1.34407222E-02
7.12000000E-02	6.70063333E-01	1.34873883E-02
7.17100000E-02	6.63095641E-01	1.32952318E-02
7.22100000E-02	6.38155897E-01	1.32776080E-02
7.27200000E-02	6.46464872E-01	1.30712215E-02
7.32300000E-02	6.21161795E-01	1.32088461E-02
7.37300000E-02	6.16188718E-01	1.29401252E-02
7.42400000E-02	6.14978718E-01	1.28816769E-02
7.47500000E-02	6.00646923E-01	1.28025652E-02
7.52600000E-02	6.09337179E-01	1.28816012E-02
7.57600000E-02	5.97041538E-01	1.27106597E-02
7.62700000E-02	5.82547949E-01	1.26872900E-02
7.67800000E-02	5.74083590E-01	1.26377050E-02
7.72800000E-02	5.88462821E-01	1.23536112E-02
7.77900000E-02	5.65614615E-01	1.23482314E-02
7.83000000E-02	5.59210256E-01	1.22792528E-02
7.88000000E-02	5.59268974E-01	1.22443663E-02
7.93100000E-02	5.45903590E-01	1.21631378E-02
7.98200000E-02	5.30618718E-01	1.19970792E-02
8.03200000E-02	5.53348205E-01	1.22983729E-02
8.08300000E-02	5.41945128E-01	1.23116796E-02
8.13400000E-02	5.17569744E-01	1.22640648E-02
8.18400000E-02	5.22616923E-01	1.24370215E-02
8.23500000E-02	5.17324615E-01	1.23183367E-02
8.28600000E-02	5.12597949E-01	1.23028604E-02
8.33600000E-02	5.11409231E-01	1.24219862E-02
8.38700000E-02	4.98910000E-01	1.24620628E-02
8.43800000E-02	5.03815897E-01	1.22538497E-02
8.48800000E-02	4.88839487E-01	1.22321147E-02
8.53900000E-02	4.93740000E-01	1.23836617E-02
8.59000000E-02	4.74991282E-01	1.22799551E-02
8.64000000E-02	4.83834872E-01	1.22863944E-02
8.69100000E-02	4.52793333E-01	1.22335535E-02
8.74200000E-02	4.54994103E-01	1.22138930E-02
8.79200000E-02	4.38851282E-01	1.21163635E-02
8.84300000E-02	4.55228462E-01	1.22057081E-02
8.89400000E-02	4.54746667E-01	1.22684600E-02
8.94400000E-02	4.46179231E-01	1.21366588E-02
8.99500000E-02	4.35186154E-01	1.23410061E-02
9.04600000E-02	4.21852051E-01	1.24944415E-02
9.09600000E-02	4.40435897E-01	1.24477053E-02
9.14700000E-02	4.37150769E-01	1.24556271E-02
9.19800000E-02	4.27670513E-01	1.23969015E-02
9.24800000E-02	4.38275897E-01	1.22461693E-02
9.29900000E-02	4.07942564E-01	1.22008589E-02
9.35000000E-02	4.03858974E-01	1.20125061E-02
9.40100000E-02	3.92872564E-01	1.19902507E-02
9.45100000E-02	3.89686154E-01	1.19903742E-02
9.50200000E-02	4.02835128E-01	1.18502613E-02
9.55300000E-02	3.90611538E-01	1.18972890E-02
9.60300000E-02	3.93790256E-01	1.18266626E-02
9.65400000E-02	3.80018974E-01	1.17190520E-02
9.70500000E-02	3.78522308E-01	1.17945656E-02
9.75500000E-02	3.76784103E-01	1.17264644E-02
9.80600000E-02	3.73598974E-01	1.16807308E-02
9.85700000E-02	3.77988718E-01	2.45140090E-01
9.90700000E-02	3.82938205E-01	1.16590711E-02
9.95800000E-02	3.79482051E-01	1.15888259E-02
1.00090000E-01	3.58070256E-01	1.15623867E-02
1.00590000E-01	3.43057949E-01	1.15021211E-02
1.01100000E-01	3.47296154E-01	1.14355691E-02
1.01610000E-01	3.39531795E-01	1.10777797E-02
1.02110000E-01	3.38331026E-01	1.10089569E-02
1.02620000E-01	3.58154872E-01	1.09611878E-02
1.03130000E-01	3.34527179E-01	1.10067671E-02
1.03630000E-01	3.53048974E-01	1.10927004E-02
1.04140000E-01	3.46762308E-01	1.10817615E-02
1.04650000E-01	3.45094872E-01	1.11888706E-02
1.05150000E-01	3.39023590E-01	1.12022382E-02
1.05660000E-01	3.27465385E-01	1.11093990E-02
1.06170000E-01	3.20425641E-01	1.08668403E-02
1.06670000E-01	3.15182308E-01	1.08110050E-02
1.07180000E-01	3.18936410E-01	1.07617192E-02
1.07690000E-01	3.08421026E-01	1.06417065E-02
1.08190000E-01	3.14483590E-01	1.05590140E-02
1.08700000E-01	3.16893590E-01	1.04790875E-02
1.09210000E-01	3.05878718E-01	1.03480388E-02
1.09710000E-01	3.11274103E-01	1.04395387E-02
1.10220000E-01	3.07303333E-01	1.03147077E-02
1.10730000E-01	3.03121026E-01	1.02803851E-02
1.11230000E-01	2.90381538E-01	1.02118843E-02
1.11740000E-01	2.95492821E-01	1.02171248E-02
1.12250000E-01	3.13698718E-01	1.01632401E-02
1.12750000E-01	2.83870513E-01	1.00800364E-02
1.13260000E-01	2.91223590E-01	1.00558456E-02
1.13770000E-01	3.04213590E-01	9.91341687E-03
1.14280000E-01	2.75484103E-01	9.98308160E-03
1.14780000E-01	2.95000256E-01	9.89478009E-03
1.15290000E-01	2.99955128E-01	9.81121088E-03
1.15800000E-01	2.75131538E-01	9.76086789E-03
1.16300000E-01	2.74210769E-01	9.71425359E-03
1.16810000E-01	2.73607692E-01	9.67851340E-03
1.17320000E-01	2.77721026E-01	9.64762363E-03
1.17820000E-01	2.82059744E-01	9.62616926E-03
1.18330000E-01	2.66548718E-01	9.51462906E-03
1.18840000E-01	2.59422821E-01	9.51160092E-03
1.19340000E-01	2.64423333E-01	9.43360484E-03
1.19850000E-01	2.61638205E-01	9.47095285E-03
1.20360000E-01	2.55284872E-01	9.35965330E-03
1.20860000E-01	2.71178718E-01	9.31034500E-03
1.21370000E-01	2.59672308E-01	9.32128659E-03
1.21880000E-01	2.63670256E-01	9.31604028E-03
1.22380000E-01	2.61336410E-01	9.21253962E-03
1.22890000E-01	2.49401538E-01	9.25300907E-03
1.23400000E-01	2.38459231E-01	9.11913385E-03
1.23900000E-01	2.50313590E-01	9.15101281E-03
1.24410000E-01	2.43548462E-01	9.12199695E-03
1.24920000E-01	2.40913846E-01	9.07054993E-03
1.25420000E-01	2.34691026E-01	9.01303567E-03
1.25930000E-01	2.40171795E-01	8.94811702E-03
1.26440000E-01	2.42915385E-01	8.95121327E-03
1.26940000E-01	2.40101282E-01	8.99361991E-03
1.27450000E-01	2.35677436E-01	8.87400533E-03
1.27960000E-01	2.26276154E-01	8.78653108E-03
1.28460000E-01	2.38472821E-01	8.76167757E-03
1.28970000E-01	2.28052564E-01	8.75981309E-03
1.29480000E-01	2.24875385E-01	8.76446752E-03
1.29980000E-01	2.29605128E-01	8.71701807E-03
1.30490000E-01	2.33668205E-01	8.61594084E-03
1.31000000E-01	2.28143590E-01	8.57480850E-03
1.31500000E-01	2.30298718E-01	8.55076408E-03
1.32010000E-01	2.25729744E-01	8.45454902E-03
1.32520000E-01	2.30088205E-01	8.50035845E-03
1.33020000E-01	2.30711026E-01	8.43715607E-03
1.33530000E-01	2.18816154E-01	8.42325524E-03
1.34040000E-01	2.18412051E-01	8.43779400E-03
1.34540000E-01	2.10783590E-01	8.42407700E-03
1.35050000E-01	2.06618205E-01	8.39859951E-03
1.35560000E-01	2.20506667E-01	8.34898225E-03
1.36060000E-01	2.15362564E-01	8.34537172E-03
1.36570000E-01	2.09424615E-01	8.34482892E-03
1.37080000E-01	2.12376410E-01	8.28146434E-03
1.37580000E-01	2.09408462E-01	8.25144077E-03
1.38090000E-01	2.11197692E-01	8.24035659E-03
1.38600000E-01	2.10666154E-01	8.22758994E-03
1.39110000E-01	2.06221282E-01	8.10682951E-03
1.39610000E-01	1.99042051E-01	8.13570726E-03
1.40120000E-01	1.96661282E-01	8.12935563E-03
1.40630000E-01	1.98329744E-01	8.06821758E-03
1.41130000E-01	1.94483590E-01	8.12235714E-03
1.41640000E-01	1.94291538E-01	8.09956506E-03
1.42150000E-01	2.01310000E-01	8.03879512E-03
1.42650000E-01	1.91036667E-01	7.95338176E-03
1.43160000E-01	1.85202051E-01	8.01813760E-03
1.43670000E-01	1.93332564E-01	8.01279945E-03
1.44170000E-01	1.92116154E-01	7.94511606E-03
1.44680000E-01	1.89757692E-01	7.94613712E-03
1.45190000E-01	1.92852308E-01	7.94439904E-03
1.45690000E-01	1.96198205E-01	7.88021398E-03
1.46200000E-01	1.82896667E-01	7.89791927E-03
1.46710000E-01	1.77521538E-01	7.88830216E-03
1.47210000E-01	1.77866923E-01	7.85833154E-03
1.47720000E-01	1.70101026E-01	7.80228147E-03
1.48230000E-01	1.91858974E-01	7.83866626E-03
1.48730000E-01	1.83088718E-01	7.81345971E-03
1.49240000E-01	1.71686667E-01	7.75983602E-03
1.49750000E-01	1.78539231E-01	7.75198776E-03
1.50250000E-01	1.75638462E-01	7.73927658E-03
1.50760000E-01	1.79063333E-01	7.75335885E-03
1.51270000E-01	1.85146667E-01	7.74620669E-03
1.51770000E-01	1.71129744E-01	7.69184011E-03
1.52280000E-01	1.73956923E-01	7.65611638E-03
1.52790000E-01	1.85851538E-01	7.63733770E-03
1.53290000E-01	1.69643846E-01	7.64674989E-03
1.53800000E-01	1.60834615E-01	7.66670420E-03
1.54310000E-01	1.66247179E-01	7.57897882E-03
1.54810000E-01	1.74634615E-01	7.53821278E-03
1.55320000E-01	1.69560513E-01	7.63233643E-03
1.55830000E-01	1.70247436E-01	7.52003864E-03
1.56330000E-01	1.68981026E-01	7.49119801E-03
1.56840000E-01	1.59318462E-01	7.42533606E-03
1.57350000E-01	1.57536923E-01	7.42523049E-03
1.57850000E-01	1.64652821E-01	7.41155246E-03
1.58360000E-01	1.61689744E-01	7.46160310E-03
1.58870000E-01	1.51062051E-01	7.40836771E-03
1.59370000E-01	1.56153077E-01	7.38252119E-03
1.59880000E-01	1.55134103E-01	7.34025623E-03
1.60390000E-01	1.57780000E-01	7.36266964E-03
1.60890000E-01	1.68015385E-01	7.37200189E-03
1.61400000E-01	1.53096923E-01	7.32342846E-03
1.61910000E-01	1.60963590E-01	7.31966266E-03
1.62410000E-01	1.62280256E-01	7.34481828E-03
1.62920000E-01	1.55596154E-01	7.29546236E-03
1.63430000E-01	1.57651282E-01	7.28120102E-03
1.63930000E-01	1.55746667E-01	7.31799123E-03
1.64440000E-01	1.54453333E-01	7.21843301E-03
1.64950000E-01	1.55679487E-01	7.23647565E-03
1.65450000E-01	1.52461538E-01	7.24541039E-03
1.65960000E-01	1.50014615E-01	7.19689019E-03
1.66470000E-01	1.47338462E-01	7.18799235E-03
1.66970000E-01	1.46778974E-01	7.14080123E-03
1.67480000E-01	1.47856154E-01	7.17284970E-03
1.67990000E-01	1.51090513E-01	7.17334277E-03
1.68490000E-01	1.50117949E-01	7.05523052E-03
1.69000000E-01	1.43295128E-01	7.15680936E-03
1.69510000E-01	1.33576410E-01	7.18904751E-03
1.70010000E-01	1.47280769E-01	7.21185157E-03
1.70520000E-01	1.43992308E-01	7.28026768E-03
1.71030000E-01	1.43018974E-01	7.32246062E-03
1.71530000E-01	1.38307179E-01	7.22504214E-03
1.72040000E-01	1.39351282E-01	7.26576309E-03
1.72550000E-01	1.33017436E-01	7.32850543E-03
1.73050000E-01	1.42329231E-01	7.31648610E-03
1.73560000E-01	1.39343846E-01	7.32250655E-03
1.74070000E-01	1.46746923E-01	7.27958109E-03
1.74570000E-01	1.33336410E-01	7.32090511E-03
1.75080000E-01	1.35726923E-01	7.30464641E-03
1.75590000E-01	1.37591026E-01	7.30325369E-03
1.76100000E-01	1.39953077E-01	7.37498291E-03
1.76600000E-01	1.27658462E-01	7.29776224E-03
1.77110000E-01	1.32898462E-01	7.31297851E-03
1.77620000E-01	1.35973077E-01	7.31960318E-03
1.78120000E-01	1.26654359E-01	7.37308942E-03
1.78630000E-01	1.24927436E-01	7.31671116E-03
1.79140000E-01	1.30494103E-01	7.27021308E-03
1.79640000E-01	1.27158718E-01	7.29173301E-03
1.80150000E-01	1.35962051E-01	7.37159410E-03
1.80660000E-01	1.29154872E-01	7.46016246E-03
1.81160000E-01	1.33826410E-01	7.47022494E-03
1.81670000E-01	1.23348718E-01	7.48719021E-03
1.82180000E-01	1.15825128E-01	7.44875084E-03
1.82680000E-01	1.18198974E-01	7.48672403E-03
1.83190000E-01	1.22109744E-01	7.52351119E-03
1.83700000E-01	1.21498718E-01	7.53186595E-03
1.84200000E-01	1.20526154E-01	7.56730912E-03
1.84710000E-01	1.22954872E-01	7.64798132E-03
1.85220000E-01	1.28817179E-01	7.60164633E-03
1.85720000E-01	1.26618205E-01	7.65296888E-03
1.86230000E-01	1.15810256E-01	7.60735027E-03
1.86740000E-01	1.18246154E-01	7.65354645E-03
1.87240000E-01	1.28123846E-01	7.71622780E-03
1.87750000E-01	1.28226667E-01	7.69014722E-03
1.88260000E-01	1.20780513E-01	7.73388108E-03
1.88760000E-01	1.22547692E-01	7.71215210E-03
1.89270000E-01	1.15916410E-01	7.71888929E-03
1.89780000E-01	1.11272821E-01	7.74377511E-03
1.90280000E-01	1.16537436E-01	7.77534160E-03
1.90790000E-01	1.20754103E-01	7.75825496E-03
1.91300000E-01	1.20145128E-01	7.78062361E-03
1.91800000E-01	1.28059231E-01	7.81032156E-03
1.92310000E-01	1.08028718E-01	7.82378022E-03
1.92820000E-01	1.13205128E-01	7.78860556E-03
1.93320000E-01	1.21555897E-01	7.84373578E-03
1.93830000E-01	1.01163846E-01	7.81090628E-03
1.94340000E-01	1.10689744E-01	7.85055466E-03
1.94840000E-01	1.08940000E-01	7.87988787E-03
1.95350000E-01	1.18193846E-01	7.84542984E-03
1.95860000E-01	1.08591026E-01	7.87030781E-03
1.96360000E-01	1.08445128E-01	7.85638916E-03
1.96870000E-01	1.10452051E-01	7.93187396E-03
1.97380000E-01	1.23529231E-01	7.93868254E-03
1.97880000E-01	9.75025641E-02	7.86602849E-03
1.98390000E-01	1.12484359E-01	7.91222444E-03
1.98900000E-01	1.07835641E-01	7.89338572E-03
1.99400000E-01	1.05122308E-01	7.93632133E-03
1.99910000E-01	1.09355897E-01	7.90662417E-03
2.00420000E-01	1.17184359E-01	7.92933625E-03
2.00920000E-01	9.82438462E-02	7.92658957E-03
2.01430000E-01	9.98174359E-02	7.95614314E-03
2.01940000E-01	1.16460513E-01	7.95694564E-03
2.02440000E-01	9.91141026E-02	7.94585915E-03
2.02950000E-01	9.74620513E-02	7.97638179E-03
2.03460000E-01	9.99107692E-02	7.97777140E-03
2.03960000E-01	1.08216410E-01	7.96787219E-03
2.04470000E-01	1.01374872E-01	8.00930016E-03
2.04980000E-01	9.66697436E-02	7.96861075E-03
2.05480000E-01	9.97217949E-02	7.97854083E-03
2.05990000E-01	9.61579487E-02	7.99353844E-03
2.06500000E-01	1.13762564E-01	7.98587520E-03
2.07000000E-01	1.04073077E-01	7.97549016E-03
2.07510000E-01	9.81817949E-02	7.91154380E-03
2.08020000E-01	1.01396923E-01	7.89571789E-03
2.08520000E-01	9.21533333E-02	7.84747951E-03
2.09030000E-01	1.01986923E-01	7.89627643E-03
2.09540000E-01	1.01413077E-01	7.94153508E-03
2.10040000E-01	9.03617949E-02	7.91714318E-03
2.10550000E-01	1.01831538E-01	7.89741764E-03
2.11060000E-01	9.29469231E-02	7.91769538E-03
2.11560000E-01	1.02295128E-01	7.96059283E-03
2.12070000E-01	9.46148718E-02	7.91234533E-03
2.12580000E-01	9.29769231E-02	7.88479265E-03
2.13080000E-01	9.54884615E-02	7.89547903E-03
2.13590000E-01	9.68861538E-02	7.91788547E-03
2.14100000E-01	9.35628205E-02	7.87747127E-03
2.14600000E-01	8.81792308E-02	7.87586243E-03
2.15110000E-01	9.02425641E-02	7.87115575E-03
2.15620000E-01	9.21007692E-02	7.88008910E-03
2.16120000E-01	9.58094872E-02	7.82553232E-03
2.16630000E-01	9.11225641E-02	7.89593328E-03
2.17140000E-01	9.37217949E-02	7.81627753E-03
2.17640000E-01	9.42807692E-02	7.77805155E-03
2.18150000E-01	9.03915385E-02	7.82669041E-03
2.18660000E-01	8.79646154E-02	7.80991476E-03
2.19160000E-01	9.40997436E-02	7.81663107E-03
2.19670000E-01	8.23635897E-02	7.79528918E-03
2.20180000E-01	1.00846154E-01	7.75353928E-03
2.20680000E-01	8.72925641E-02	7.76767998E-03
2.21190000E-01	9.34892308E-02	7.75254028E-03
2.21700000E-01	8.94800000E-02	7.73425264E-03
2.22200000E-01	8.36002564E-02	7.70766802E-03
2.22710000E-01	8.88033333E-02	7.70158124E-03
2.23220000E-01	8.81902564E-02	7.67924892E-03
2.23720000E-01	7.94869231E-02	7.69933421E-03
2.24230000E-01	9.25597436E-02	7.61111943E-03
2.24740000E-01	8.54743590E-02	7.60791810E-03
2.25240000E-01	8.44558974E-02	7.59849579E-03
2.25750000E-01	7.91215385E-02	7.60740042E-03
2.26260000E-01	7.02761538E-02	7.58673140E-03
2.26760000E-01	8.03933333E-02	7.55089389E-03
2.27270000E-01	8.04269231E-02	7.49834995E-03
2.27780000E-01	8.90530769E-02	7.52400856E-03
2.28280000E-01	8.77843590E-02	7.47771482E-03
2.28790000E-01	8.71120513E-02	7.50439482E-03
2.29300000E-01	8.61325641E-02	7.47945623E-03
2.29800000E-01	9.36094872E-02	7.45712547E-03
2.30310000E-01	7.90358974E-02	7.40807577E-03
2.30820000E-01	8.26902564E-02	7.43831910E-03
2.31320000E-01	8.46182051E-02	7.38148186E-03
2.31830000E-01	8.34466667E-02	7.36138041E-03
2.32340000E-01	8.87197436E-02	7.29651238E-03
2.32840000E-01	8.17574359E-02	7.28285115E-03
2.33350000E-01	9.34323077E-02	7.23309261E-03
2.33860000E-01	8.02976923E-02	7.20645650E-03
2.34360000E-01	7.86028205E-02	7.20883749E-03
2.34870000E-01	8.06548718E-02	7.20911758E-03
2.35380000E-01	7.50766667E-02	7.17523754E-03
2.35880000E-01	7.63702564E-02	7.19613049E-03
2.36390000E-01	8.03041026E-02	7.16633981E-03
2.36900000E-01	8.24941026E-02	7.11092026E-03
2.37400000E-01	8.33869231E-02	7.14038465E-03
2.37910000E-01	7.95164103E-02	7.14167909E-03
2.38420000E-01	7.61115385E-02	7.14193098E-03
2.38920000E-01	8.94884615E-02	7.09738555E-03
2.39430000E-01	6.76546154E-02	7.08195730E-03
2.39940000E-01	7.90464103E-02	7.10559868E-03
2.40440000E-01	8.46276923E-02	7.04877136E-03
2.40950000E-01	8.12720513E-02	7.02612707E-03
2.41450000E-01	8.41535897E-02	7.04672828E-03
2.41960000E-01	7.26428205E-02	6.98254666E-03
2.42470000E-01	7.02261538E-02	6.97019014E-03
2.42970000E-01	8.40315385E-02	7.01637495E-03
2.43480000E-01	6.42915385E-02	7.01926513E-03
2.43990000E-01	7.55492308E-02	6.93292472E-03
2.44490000E-01	8.31782051E-02	6.93880440E-03
2.45000000E-01	7.61730769E-02	6.92116406E-03
2.45510000E-01	7.55333333E-02	6.92955578E-03
2.46010000E-01	7.47315385E-02	6.90787450E-03
2.46520000E-01	7.26235897E-02	6.90811160E-03
2.47030000E-01	7.45866667E-02	6.90859427E-03
2.47530000E-01	7.20017949E-02	6.84138711E-03
2.48040000E-01	7.34320513E-02	6.89501311E-03
2.48550000E-01	6.05215385E-02	6.83450372E-03
2.49050000E-01	7.02951282E-02	6.81156529E-03
2.49560000E-01	7.74094872E-02	6.84691098E-03
2.50070000E-01	7.76661538E-02	6.82088239E-03
2.50570000E-01	6.81828205E-02	6.79975359E-03
2.51080000E-01	7.68005128E-02	6.74680789E-03
2.51590000E-01	5.81633333E-02	6.79000376E-03
2.52090000E-01	6.93184615E-02	6.77776919E-03
2.52600000E-01	8.04223077E-02	6.72836390E-03
2.53110000E-01	7.33005128E-02	6.70816013E-03
2.53610000E-01	6.80225641E-02	6.70114756E-03
2.54120000E-01	7.14571795E-02	6.69408948E-03
2.54630000E-01	6.79235897E-02	6.66395387E-03
2.55130000E-01	7.90664103E-02	6.70048491E-03
2.55640000E-01	6.85056410E-02	6.68592443E-03
2.56150000E-01	6.67882051E-02	6.58457632E-03
2.56650000E-01	7.00505128E-02	6.64303493E-03
2.57160000E-01	7.62348718E-02	6.62850810E-03
2.57670000E-01	6.36635897E-02	6.60102052E-03
2.58170000E-01	7.22979487E-02	6.55032263E-03
2.58680000E-01	6.60633333E-02	6.51475959E-03
2.59190000E-01	7.45171795E-02	6.53381350E-03
2.59690000E-01	7.56174359E-02	6.50783409E-03
2.60200000E-01	6.47287179E-02	6.49113168E-03
2.60710000E-01	6.54082051E-02	6.49620482E-03
2.61210000E-01	6.64274359E-02	6.50024089E-03
2.61720000E-01	6.76705128E-02	6.48271409E-03
2.62230000E-01	6.01653846E-02	6.45892729E-03
2.62730000E-01	6.79810256E-02	6.48783768E-03
2.63240000E-01	6.41430769E-02	6.44563111E-03
2.63750000E-01	5.31771795E-02	6.42506510E-03
2.64250000E-01	6.32584615E-02	6.44237950E-03
2.64760000E-01	6.48748718E-02	6.46049539E-03
2.65270000E-01	5.68169231E-02	6.40349486E-03
2.65770000E-01	6.23166667E-02	6.38382476E-03
2.66280000E-01	5.52753846E-02	6.41681518E-03
2.66790000E-01	6.51751282E-02	6.37492431E-03
2.67290000E-01	5.41012821E-02	6.38249481E-03
2.67800000E-01	5.45815385E-02	6.38533813E-03
2.68310000E-01	6.87576923E-02	6.33473728E-03
2.68810000E-01	6.98566667E-02	6.36429741E-03
2.69320000E-01	6.03741026E-02	6.33886682E-03
2.69830000E-01	6.64038462E-02	6.34925533E-03
2.70330000E-01	6.40953846E-02	6.32013383E-03
2.70840000E-01	5.63120513E-02	6.31287286E-03
2.71340000E-01	5.49894872E-02	6.30896633E-03
2.71850000E-01	6.60369231E-02	6.29306565E-03
2.72360000E-01	6.11117949E-02	6.27804980E-03
2.72860000E-01	5.74058974E-02	6.27224705E-03
2.73370000E-01	6.36261538E-02	6.29781977E-03
2.73880000E-01	5.63220513E-02	6.25297374E-03
2.74380000E-01	6.13433333E-02	6.26343198E-03
2.74890000E-01	6.09946154E-02	6.22661018E-03
2.75400000E-01	6.26961538E-02	6.22512614E-03
2.75900000E-01	6.74251282E-02	6.21534210E-03
2.76410000E-01	5.93476923E-02	6.21184901E-03
2.76920000E-01	6.04741026E-02	6.20862825E-03
2.77420000E-01	5.54489744E-02	6.18633567E-03
2.77930000E-01	5.69182051E-02	6.20778872E-03
2.78440000E-01	5.60689744E-02	6.21632182E-03
2.78940000E-01	5.98712821E-02	6.20226538E-03
2.79450000E-01	5.40874359E-02	6.18234003E-03
2.79960000E-01	4.53700000E-02	6.20363450E-03
2.80460000E-01	5.91920513E-02	6.17916081E-03
2.80970000E-01	6.22074359E-02	6.15601568E-03
2.81480000E-01	5.56515385E-02	6.16723579E-03
2.81980000E-01	5.83417949E-02	6.15837110E-03
2.82490000E-01	5.64056410E-02	6.16874256E-03
2.83000000E-01	5.82715385E-02	6.15151432E-03
2.83500000E-01	6.35676923E-02	6.13566606E-03
2.84010000E-01	6.69494872E-02	6.10830724E-03
2.84520000E-01	5.24582051E-02	6.05661382E-03
2.85020000E-01	6.19041026E-02	6.08216003E-03
2.85530000E-01	5.51346154E-02	6.10684850E-03
2.86040000E-01	5.12546154E-02	6.11139099E-03
2.86540000E-01	5.73956410E-02	6.08730713E-03
2.87050000E-01	6.50710256E-02	6.11754327E-03
2.87560000E-01	5.36515385E-02	6.11203730E-03
2.88060000E-01	6.46928205E-02	6.07003384E-03
2.88570000E-01	5.58989744E-02	6.10064238E-03
2.89080000E-01	5.42335897E-02	6.09706695E-03
2.89580000E-01	5.66107692E-02	6.11489588E-03
2.90090000E-01	5.90769231E-02	6.08913345E-03
2.90590000E-01	5.33461538E-02	6.15126080E-03
2.91100000E-01	4.87720513E-02	6.13321211E-03
2.91610000E-01	5.29746154E-02	6.10579821E-03
2.92110000E-01	4.50441026E-02	6.11294356E-03
2.92620000E-01	4.49946154E-02	6.13950597E-03
2.93130000E-01	5.60438462E-02	6.14384374E-03
2.93630000E-01	5.47048718E-02	6.14399793E-03
2.94140000E-01	5.20530769E-02	6.13724874E-03
2.94650000E-01	5.20266667E-02	6.14626009E-03
2.95150000E-01	5.13992308E-02	6.13765769E-03
2.95660000E-01	4.81425641E-02	6.11642284E-03
2.96170000E-01	6.07766667E-02	6.14350246E-03
2.96670000E-01	5.41758974E-02	6.11882184E-03
2.97180000E-01	5.56379487E-02	6.09903264E-03
2.97690000E-01	5.35815385E-02	6.12974004E-03
2.98190000E-01	4.71064103E-02	6.11216095E-03
2.98700000E-01	5.67997436E-02	6.06077785E-03
2.99210000E-01	5.06897436E-02	6.12457566E-03
2.99710000E-01	5.80694872E-02	6.10549000E-03
3.00220000E-01	4.82571795E-02	6.10494917E-03
3.00730000E-01	4.72420513E-02	6.07844956E-03
3.01230000E-01	3.86394872E-02	6.07090027E-03
3.01740000E-01	4.80256410E-02	6.10523227E-03
3.02250000E-01	4.76917949E-02	6.08305074E-03
3.02750000E-01	4.80635897E-02	6.06557194E-03
3.03260000E-01	4.93412821E-02	6.03875945E-03
3.03770000E-01	4.38405128E-02	6.04221442E-03
3.04270000E-01	4.51325641E-02	6.03104403E-03
3.04780000E-01	5.30117949E-02	6.02441434E-03
3.05290000E-01	4.70571795E-02	6.01336128E-03
3.05790000E-01	4.84984615E-02	5.99509900E-03
3.06300000E-01	4.00461538E-02	5.96044957E-03
3.06800000E-01	5.07435897E-02	5.96578906E-03
3.07310000E-01	4.73146154E-02	5.97357520E-03
3.07820000E-01	4.59133333E-02	5.95322564E-03
3.08320000E-01	4.27764103E-02	5.95943567E-03
3.08830000E-01	4.97692308E-02	5.92494918E-03
3.09340000E-01	4.49869231E-02	5.95852826E-03
3.09840000E-01	4.37356410E-02	6.04070565E-03
3.10350000E-01	4.94348718E-02	6.07031676E-03
3.10860000E-01	4.98307692E-02	6.15876931E-03
3.11360000E-01	4.44151282E-02	6.18979093E-03
3.11870000E-01	5.09125641E-02	6.22425103E-03
3.12380000E-01	4.97141026E-02	6.26766589E-03
3.12880000E-01	4.97112821E-02	6.27972238E-03
3.13390000E-01	4.55305128E-02	6.28935916E-03
3.13900000E-01	4.71135897E-02	6.32967362E-03
3.14400000E-01	3.65764103E-02	6.36364707E-03
3.14910000E-01	5.11546154E-02	6.36355322E-03
3.15420000E-01	3.64605128E-02	6.41010011E-03
3.15920000E-01	5.00192308E-02	6.40792162E-03
3.16430000E-01	5.22779487E-02	6.44796761E-03
3.16940000E-01	5.24715385E-02	6.47452369E-03
3.17440000E-01	4.95166667E-02	6.47198011E-03
3.17950000E-01	5.48353846E-02	6.53417321E-03
3.18450000E-01	4.96038462E-02	6.51174352E-03
3.18960000E-01	4.34053846E-02	6.52230469E-03
3.19470000E-01	4.76058974E-02	6.54158808E-03
3.19970000E-01	4.07810256E-02	6.50703125E-03
3.20480000E-01	4.98230769E-02	6.56192800E-03
3.20990000E-01	4.51107692E-02	6.53026522E-03
3.21490000E-01	4.54517949E-02	6.54055804E-03
3.22000000E-01	4.20130769E-02	6.52479171E-03
3.22510000E-01	3.93761538E-02	6.52308488E-03
3.23010000E-01	4.32425641E-02	6.53071986E-03
3.23520000E-01	4.57228205E-02	6.52295797E-03
3.24030000E-01	4.14605128E-02	6.54394381E-03
3.24530000E-01	3.66656410E-02	6.52465627E-03
3.25040000E-01	4.32100000E-02	6.54714166E-03
3.25550000E-01	5.18002564E-02	6.52253864E-03
3.26050000E-01	3.44723077E-02	6.54645667E-03
3.26560000E-01	3.98828205E-02	6.53329669E-03
3.27070000E-01	3.94682051E-02	6.52388907E-03
3.27570000E-01	4.17320513E-02	6.54789790E-03
3.28080000E-01	4.78861538E-02	6.54634592E-03
3.28590000E-01	4.61738462E-02	6.55626496E-03
3.29090000E-01	3.92789744E-02	6.54566021E-03
3.29600000E-01	3.95525641E-02	6.58217991E-03
3.30100000E-01	4.28343590E-02	6.60899366E-03
3.30610000E-01	3.24007692E-02	6.58211238E-03
3.31120000E-01	5.38738462E-02	6.59100098E-03
3.31620000E-01	4.61792308E-02	6.57869606E-03
3.32130000E-01	3.74158974E-02	6.60526721E-03
3.32640000E-01	3.56515385E-02	6.63134908E-03
3.33140000E-01	3.70138462E-02	6.64370338E-03
3.33650000E-01	4.04494872E-02	6.61199967E-03
3.34160000E-01	3.46358974E-02	6.65657246E-03
3.34660000E-01	3.89035897E-02	6.66532984E-03
3.35170000E-01	4.36835897E-02	6.64347377E-03
3.35680000E-01	4.60030769E-02	6.66899993E-03
3.36180000E-01	4.44428205E-02	6.67008669E-03
3.36690000E-01	4.19943590E-02	6.68564671E-03
3.37200000E-01	4.50771795E-02	6.67470075E-03
3.37700000E-01	3.58630769E-02	6.66232047E-03
3.38210000E-01	4.16364103E-02	6.70119776E-03
3.38720000E-01	3.73920513E-02	6.69812746E-03
3.39220000E-01	3.78448718E-02	6.72646040E-03
3.39730000E-01	3.80397436E-02	6.70600353E-03
3.40230000E-01	3.40410256E-02	6.73137792E-03
3.40740000E-01	4.52189744E-02	6.71852893E-03
3.41250000E-01	3.54982051E-02	6.75180747E-03
3.41750000E-01	4.14343590E-02	6.75176254E-03
3.42260000E-01	3.76302564E-02	6.75995581E-03
3.42770000E-01	3.75728205E-02	6.74153880E-03
3.43270000E-01	3.57794872E-02	6.71523710E-03
3.43780000E-01	3.86246154E-02	6.74021081E-03
3.44290000E-01	4.46682051E-02	6.73298223E-03
3.44790000E-01	3.73887179E-02	6.75754665E-03
3.45300000E-01	3.68761538E-02	6.77414852E-03
3.45810000E-01	3.70271795E-02	6.76423671E-03
3.46310000E-01	3.69248718E-02	6.81278373E-03
3.46820000E-01	4.77615385E-02	6.74375433E-03
3.47330000E-01	4.18117949E-02	6.77262277E-03
3.47830000E-01	4.55407692E-02	6.81776547E-03
3.48340000E-01	3.56900000E-02	6.80847463E-03
3.48840000E-01	4.05500000E-02	6.85668617E-03
3.49350000E-01	3.30933333E-02	6.80615627E-03
3.49860000E-01	4.08330769E-02	6.84949155E-03
3.50360000E-01	4.40625641E-02	6.82578856E-03
3.50870000E-01	3.78084615E-02	6.81632754E-03
3.51380000E-01	3.64389744E-02	6.81434790E-03
3.51880000E-01	3.58389744E-02	6.82179794E-03
3.52390000E-01	4.09274359E-02	6.82442648E-03
3.52900000E-01	4.63389744E-02	6.79141052E-03
3.53400000E-01	4.01971795E-02	6.77958187E-03
3.53910000E-01	3.77258974E-02	6.62818368E-03
3.54420000E-01	3.92069231E-02	6.59940794E-03
3.54920000E-01	3.49553846E-02	6.54760585E-03
3.55430000E-01	3.19443590E-02	6.56158494E-03
3.55940000E-01	3.18323077E-02	6.46380946E-03
3.56440000E-01	2.97325641E-02	6.40927540E-03
3.56950000E-01	4.35107692E-02	6.42664004E-03
3.57450000E-01	4.30348718E-02	6.46951776E-03
3.57960000E-01	3.98138462E-02	6.50258484E-03
3.58470000E-01	4.39238462E-02	6.52511754E-03
3.58970000E-01	4.11797436E-02	6.54228443E-03
3.59480000E-01	2.75461538E-02	6.55390090E-03
3.59990000E-01	3.90920513E-02	6.54875729E-03
3.60490000E-01	4.02720513E-02	6.53583143E-03
3.61000000E-01	3.81494872E-02	6.56800156E-03
3.61510000E-01	3.75658974E-02	6.57633126E-03
3.62010000E-01	3.57876923E-02	6.53580845E-03
3.62520000E-01	3.79110256E-02	6.60537082E-03
3.63030000E-01	2.83297436E-02	6.57969158E-03
3.63530000E-01	3.11571795E-02	6.61478349E-03
3.64040000E-01	3.19066667E-02	6.61599425E-03
3.64550000E-01	4.22112821E-02	6.63674338E-03
3.65050000E-01	4.24828205E-02	6.65476320E-03
3.65560000E-01	3.11066667E-02	6.67340504E-03
3.66060000E-01	3.42756410E-02	6.70303337E-03
3.66570000E-01	3.65092308E-02	6.69041546E-03
3.67080000E-01	3.94017949E-02	6.72943764E-03
3.67580000E-01	2.94858974E-02	6.75961096E-03
3.68090000E-01	3.38066667E-02	6.82345648E-03
3.68600000E-01	3.23279487E-02	6.86946577E-03
3.69100000E-01	3.49105128E-02	6.94019323E-03
3.69610000E-01	3.76392308E-02	6.95386282E-03
3.70120000E-01	4.27923077E-02	6.97590908E-03
3.70620000E-01	3.22084615E-02	7.01234509E-03
3.71130000E-01	3.06546154E-02	7.05775940E-03
3.71640000E-01	3.66056410E-02	7.04570635E-03
3.72140000E-01	3.46864103E-02	6.99067731E-03
3.72650000E-01	2.89500000E-02	7.02203733E-03
3.73150000E-01	4.36171795E-02	7.06014159E-03
3.73660000E-01	3.17697436E-02	7.06088705E-03
3.74170000E-01	2.44851282E-02	7.10629874E-03
3.74670000E-01	3.99712821E-02	7.12054306E-03
3.75180000E-01	2.52917949E-02	7.16974441E-03
3.75690000E-01	3.52182051E-02	7.21414044E-03
3.76190000E-01	3.91987179E-02	7.22687141E-03
3.76700000E-01	3.78187179E-02	7.23683313E-03
3.77210000E-01	3.44974359E-02	7.28544245E-03
3.77710000E-01	3.08782051E-02	7.27634600E-03
3.78220000E-01	3.13453846E-02	7.35871121E-03
3.78730000E-01	2.99851282E-02	7.37914209E-03
3.79230000E-01	3.15241026E-02	7.38691237E-03
3.79740000E-01	3.48182051E-02	7.41046276E-03
3.80240000E-01	3.15607692E-02	7.48166852E-03
3.80750000E-01	3.14315385E-02	7.48029420E-03
3.81260000E-01	2.19825641E-02	7.53721216E-03
3.81760000E-01	3.18546154E-02	7.53819655E-03
3.82270000E-01	3.33466667E-02	7.62581100E-03
3.82780000E-01	2.09151282E-02	7.63816042E-03
3.83280000E-01	2.66153846E-02	7.64857826E-03
3.83790000E-01	3.12907692E-02	7.67316675E-03
3.84300000E-01	2.73533333E-02	7.69996406E-03
3.84800000E-01	3.63779487E-02	7.76969593E-03
3.85310000E-01	1.80007692E-02	7.75574523E-03
3.85820000E-01	3.17648718E-02	7.83538345E-03
3.86320000E-01	1.77802564E-02	7.84109074E-03
3.86830000E-01	2.80443590E-02	7.84327729E-03
3.87330000E-01	2.72879487E-02	7.88870704E-03
3.87840000E-01	2.30335897E-02	7.94112520E-03
3.88350000E-01	3.34823077E-02	7.96918117E-03
3.88850000E-01	3.24961538E-02	8.01685095E-03
3.89360000E-01	3.21946154E-02	8.03804977E-03
3.89870000E-01	2.96553846E-02	8.08343512E-03
3.90370000E-01	2.97997436E-02	8.12687428E-03
3.90880000E-01	3.25343590E-02	8.04973962E-03
3.91390000E-01	2.40102564E-02	8.23979404E-03
3.91890000E-01	2.91894872E-02	8.23288670E-03
3.92400000E-01	2.94692308E-02	8.24382895E-03
3.92900000E-01	3.22564103E-02	8.31820103E-03
3.93410000E-01	2.88341026E-02	8.32941427E-03
3.93920000E-01	1.31389744E-02	8.37733211E-03
3.94420000E-01	2.58515385E-02	9.09126901E-03
3.94930000E-01	2.37541026E-02	8.42604061E-03
3.95440000E-01	2.48633333E-02	8.55606858E-03
3.95940000E-01	2.61402564E-02	8.46057203E-03
3.96450000E-01	3.77400000E-02	8.56767204E-03
3.96960000E-01	2.99051282E-02	8.65136260E-03
3.97460000E-01	3.15635897E-02	8.61239392E-03
3.97970000E-01	2.77110256E-02	8.70526466E-03
3.98470000E-01	3.00658974E-02	8.74253277E-03
3.98980000E-01	2.91528205E-02	8.77858258E-03
3.99490000E-01	1.77884615E-02	8.79272063E-03
3.99990000E-01	2.62474359E-02	8.78437196E-03
4.00500000E-01	2.07294872E-02	8.93892529E-03
4.01010000E-01	2.24553846E-02	8.88770582E-03
4.01510000E-01	2.18474359E-02	8.86106597E-03
4.02020000E-01	2.74089744E-02	9.01975974E-03
4.02530000E-01	2.54476923E-02	8.94290534E-03
4.03030000E-01	3.45966667E-02	8.95977423E-03
4.03540000E-01	3.29289744E-02	9.06787451E-03
4.04050000E-01	2.92687179E-02	9.11662092E-03
4.04550000E-01	2.66630769E-02	9.13036976E-03
4.05060000E-01	3.38874359E-02	9.11219498E-03
4.05560000E-01	2.10446154E-02	9.18134166E-03
4.06070000E-01	2.62638462E-02	9.21611419E-03
4.06580000E-01	3.10551282E-02	9.14501153E-03
4.07080000E-01	1.83941026E-02	9.22204336E-03
4.07590000E-01	1.25205128E-02	9.34796343E-03
4.08100000E-01	3.61953846E-02	9.28818614E-03
4.08600000E-01	3.10853846E-02	9.32878999E-03
4.09110000E-01	2.52251282E-02	9.31962566E-03
4.09620000E-01	3.56553846E-02	9.38344261E-03
4.10120000E-01	2.82300000E-02	9.33434209E-03
4.10630000E-01	2.63074359E-02	9.38036971E-03
4.11130000E-01	2.12312821E-02	9.42995273E-03
4.11640000E-01	2.58974359E-02	9.33594476E-03
4.12150000E-01	3.52153846E-02	9.31791048E-03
4.12650000E-01	2.97225641E-02	9.46881696E-03
4.13160000E-01	2.27174359E-02	9.44837838E-03
4.13670000E-01	2.11302564E-02	9.43351189E-03
4.14170000E-01	2.32576923E-02	9.44206338E-03
4.14680000E-01	2.27741026E-02	9.53972258E-03
4.15180000E-01	2.05758974E-02	9.49126677E-03
4.15690000E-01	3.50869231E-02	9.57213698E-03
4.16200000E-01	2.72917949E-02	9.56238781E-03
4.16700000E-01	2.40028205E-02	9.70797841E-03
4.17210000E-01	2.39787179E-02	9.61850049E-03
4.17720000E-01	2.10471795E-02	9.68761884E-03
4.18220000E-01	3.06120513E-02	9.72812446E-03
4.18730000E-01	3.30166667E-02	9.75176989E-03
4.19240000E-01	3.94769231E-02	9.80514122E-03
4.19740000E-01	1.50771795E-02	9.89492612E-03
4.20250000E-01	2.60076923E-02	9.99176021E-03
4.20750000E-01	2.92587179E-02	9.91989540E-03
4.21260000E-01	1.98569231E-02	9.97736916E-03
4.21770000E-01	4.06487179E-02	1.00661380E-02
4.22270000E-01	2.79725641E-02	1.01228027E-02
4.22780000E-01	1.76994872E-02	1.02393412E-02
4.23290000E-01	1.71417949E-02	1.02590236E-02
4.23790000E-01	1.83902564E-02	1.04021462E-02
4.24300000E-01	1.64153846E-02	1.03251759E-02
4.24810000E-01	2.14197436E-02	1.03482793E-02
4.25310000E-01	2.32461538E-02	1.04830663E-02
4.25820000E-01	1.82102564E-02	1.06204765E-02
4.26320000E-01	1.65428205E-02	1.06332507E-02
4.26830000E-01	2.64574359E-02	1.07495730E-02
4.27340000E-01	1.63935897E-02	1.08024068E-02
4.27840000E-01	3.02558974E-02	1.07944210E-02
4.28350000E-01	1.99820513E-02	1.09260288E-02
4.28860000E-01	2.37584615E-02	1.10571991E-02
4.29360000E-01	2.41866667E-02	1.11778242E-02
4.29870000E-01	2.33687179E-02	1.11188822E-02
4.30370000E-01	2.46448718E-02	1.12609891E-02
4.30880000E-01	2.39456410E-02	1.12979304E-02
4.31390000E-01	2.80471795E-02	1.14333734E-02
4.31890000E-01	3.01333333E-02	1.13887933E-02
4.32400000E-01	1.66410256E-02	1.16533137E-02
4.32910000E-01	1.77200000E-02	1.18428306E-02
4.33410000E-01	3.07264103E-02	1.16703805E-02
4.33920000E-01	4.15646154E-02	1.18472068E-02
4.34430000E-01	1.95176923E-02	1.20557513E-02
4.34930000E-01	2.62148718E-02	1.21721991E-02
4.35440000E-01	2.46215385E-02	1.21308002E-02
4.35940000E-01	2.95076923E-02	1.23172872E-02
4.36450000E-01	2.50171795E-02	1.23666282E-02
4.36960000E-01	9.75769231E-03	1.25205720E-02
4.37460000E-01	2.08592308E-02	1.24903392E-02
4.37970000E-01	2.95612821E-02	1.26400275E-02
4.38480000E-01	2.40605128E-02	1.26978747E-02
4.38980000E-01	2.04405128E-02	1.28015052E-02
4.39490000E-01	2.36133333E-02	1.30694899E-02
4.39990000E-01	2.82597436E-02	1.31791860E-02
