## Supplementary material for "Disordered proteins interact with the chemical environment to tune their protective function during drying": File S1: Tris - 8.csv

Q	I(Q)	Error
1.14000000E-02	1.05372828E+01	7.15827159E+00
1.19100000E-02	9.14853531E+00	6.38275801E+00
1.24200000E-02	8.06458219E+00	5.05386357E+00
1.29200000E-02	7.39163312E+00	2.76330707E+00
1.34300000E-02	6.99416844E+00	2.29615107E+00
1.39400000E-02	7.06999063E+00	1.76994987E+00
1.44400000E-02	6.65690375E+00	1.20257686E+00
1.49500000E-02	6.62105906E+00	1.09043032E+00
1.54600000E-02	6.42232969E+00	8.64211380E-01
1.59600000E-02	6.48435531E+00	6.42868796E-01
1.64700000E-02	6.26217688E+00	5.03368106E-01
1.69800000E-02	6.20330250E+00	4.38710892E-01
1.74800000E-02	6.09602812E+00	3.68012937E-01
1.79900000E-02	6.02695937E+00	2.83519011E-01
1.85000000E-02	5.90939281E+00	2.36314309E-01
1.90000000E-02	6.03656500E+00	2.09560238E-01
1.95100000E-02	5.79429781E+00	1.76722777E-01
2.00200000E-02	5.72936625E+00	1.52551312E-01
2.05200000E-02	5.68500000E+00	1.26618746E-01
2.10300000E-02	5.63698906E+00	1.15174929E-01
2.15400000E-02	5.50569781E+00	9.14339804E-02
2.20400000E-02	5.43633437E+00	8.18559632E-02
2.25500000E-02	5.37641875E+00	7.60604568E-02
2.30600000E-02	5.28082906E+00	6.55931638E-02
2.35600000E-02	5.29147562E+00	6.09611545E-02
2.40700000E-02	5.14754750E+00	5.60203033E-02
2.45800000E-02	5.10028250E+00	5.26704530E-02
2.50900000E-02	5.01934438E+00	4.92445282E-02
2.55900000E-02	5.01360656E+00	4.48035734E-02
2.61000000E-02	4.90042813E+00	4.32047122E-02
2.66100000E-02	4.85413531E+00	4.07595839E-02
2.71100000E-02	4.81357688E+00	3.83131989E-02
2.76200000E-02	4.73120219E+00	3.71092297E-02
2.81300000E-02	4.64055750E+00	3.61764844E-02
2.86300000E-02	4.60456219E+00	3.47475673E-02
2.91400000E-02	4.54069937E+00	3.46990321E-02
2.96500000E-02	4.46482500E+00	3.40101882E-02
3.01500000E-02	4.37938219E+00	3.27409254E-02
3.06600000E-02	4.32968750E+00	3.28211018E-02
3.11700000E-02	4.26027656E+00	3.17532115E-02
3.16700000E-02	4.23595750E+00	3.18082450E-02
3.21800000E-02	4.16620469E+00	3.16140913E-02
3.26900000E-02	4.07709406E+00	3.05492320E-02
3.31900000E-02	4.04895844E+00	3.06870518E-02
3.37000000E-02	3.99360500E+00	2.97336468E-02
3.42100000E-02	3.92861406E+00	2.94245552E-02
3.47100000E-02	3.89395094E+00	2.92287906E-02
3.52200000E-02	3.85172094E+00	2.90092498E-02
3.57300000E-02	3.78087469E+00	2.82672940E-02
3.62300000E-02	3.70695687E+00	2.82259745E-02
3.67400000E-02	3.66137562E+00	2.80370940E-02
3.72500000E-02	3.61716594E+00	2.72932891E-02
3.77500000E-02	3.55226781E+00	2.71513896E-02
3.82600000E-02	3.51365437E+00	2.65469829E-02
3.87700000E-02	3.46472937E+00	2.62658049E-02
3.92700000E-02	3.43530375E+00	2.58245321E-02
3.97800000E-02	3.35242156E+00	2.52942851E-02
4.02900000E-02	3.33810437E+00	2.52292496E-02
4.08000000E-02	3.27780219E+00	2.50873166E-02
4.13000000E-02	3.23009094E+00	2.46258168E-02
4.18100000E-02	3.16045656E+00	2.47759445E-02
4.23200000E-02	3.09423062E+00	2.41326568E-02
4.28200000E-02	3.05959500E+00	2.40370866E-02
4.33300000E-02	3.02108125E+00	2.36953863E-02
4.38400000E-02	2.99856781E+00	2.38595682E-02
4.43400000E-02	2.93966781E+00	2.33302526E-02
4.48500000E-02	2.92034125E+00	2.30637192E-02
4.53600000E-02	2.84778313E+00	2.30021806E-02
4.58600000E-02	2.79817906E+00	2.21835290E-02
4.63700000E-02	2.76339125E+00	2.25325370E-02
4.68800000E-02	2.74134125E+00	2.23541360E-02
4.73800000E-02	2.68781781E+00	2.19630777E-02
4.78900000E-02	2.66484531E+00	2.19262362E-02
4.84000000E-02	2.62123125E+00	2.14179556E-02
4.89000000E-02	2.53066094E+00	2.14484412E-02
4.94100000E-02	2.55515781E+00	2.14919776E-02
4.99200000E-02	2.49579188E+00	2.06650603E-02
5.04200000E-02	2.44566844E+00	2.04044109E-02
5.09300000E-02	2.39959031E+00	2.04541633E-02
5.14400000E-02	2.39342469E+00	2.02139910E-02
5.19400000E-02	2.39504375E+00	1.99413559E-02
5.24500000E-02	2.31970219E+00	1.98285090E-02
5.29600000E-02	2.32058313E+00	1.95472274E-02
5.34600000E-02	2.25941812E+00	1.93811798E-02
5.39700000E-02	2.20047313E+00	1.93378046E-02
5.44800000E-02	2.19169625E+00	1.91980703E-02
5.49800000E-02	2.16274219E+00	1.91928660E-02
5.54900000E-02	2.12940031E+00	1.87183677E-02
5.60000000E-02	2.09111906E+00	1.89907762E-02
5.65000000E-02	2.05071563E+00	1.88153881E-02
5.70100000E-02	2.03959156E+00	1.85030381E-02
5.75200000E-02	1.98235562E+00	1.84907914E-02
5.80300000E-02	1.97838250E+00	1.82288712E-02
5.85300000E-02	1.96568562E+00	1.81000792E-02
5.90400000E-02	1.91064469E+00	1.81504497E-02
5.95500000E-02	1.88432781E+00	1.78394120E-02
6.00500000E-02	1.87504344E+00	1.76171755E-02
6.05600000E-02	1.84788125E+00	1.77825397E-02
6.10700000E-02	1.79618312E+00	1.76840553E-02
6.15700000E-02	1.81070906E+00	1.75630022E-02
6.20800000E-02	1.78339531E+00	1.71819078E-02
6.25900000E-02	1.72933156E+00	1.70626832E-02
6.30900000E-02	1.72138125E+00	1.70737779E-02
6.36000000E-02	1.70280219E+00	1.69445066E-02
6.41100000E-02	1.67052500E+00	1.67691235E-02
6.46100000E-02	1.64489844E+00	1.68290229E-02
6.51200000E-02	1.61573750E+00	1.65087013E-02
6.56300000E-02	1.59486594E+00	1.64528753E-02
6.61300000E-02	1.59429094E+00	1.64694453E-02
6.66400000E-02	1.56393688E+00	1.63083135E-02
6.71500000E-02	1.56322594E+00	1.61988588E-02
6.76500000E-02	1.52590813E+00	1.60846351E-02
6.81600000E-02	1.49362188E+00	1.61277070E-02
6.86700000E-02	1.47180531E+00	1.58369328E-02
6.91700000E-02	1.46451906E+00	1.57347588E-02
6.96800000E-02	1.46215156E+00	1.57883206E-02
7.01900000E-02	1.43752875E+00	1.54330347E-02
7.06900000E-02	1.41833625E+00	1.54525082E-02
7.12000000E-02	1.37818906E+00	1.54388458E-02
7.17100000E-02	1.38276187E+00	1.52880854E-02
7.22100000E-02	1.37580313E+00	1.52747151E-02
7.27200000E-02	1.34450781E+00	1.50497073E-02
7.32300000E-02	1.33984188E+00	1.51991205E-02
7.37300000E-02	1.30135937E+00	1.48954663E-02
7.42400000E-02	1.30259938E+00	1.48148620E-02
7.47500000E-02	1.28537344E+00	1.47414341E-02
7.52600000E-02	1.26757531E+00	1.47757206E-02
7.57600000E-02	1.26323969E+00	1.45911988E-02
7.62700000E-02	1.24383563E+00	1.45881729E-02
7.67800000E-02	1.21419344E+00	1.44724036E-02
7.72800000E-02	1.20659562E+00	1.40464250E-02
7.77900000E-02	1.19122281E+00	1.41472531E-02
7.83000000E-02	1.18514125E+00	1.41045671E-02
7.88000000E-02	1.17727625E+00	1.40107843E-02
7.93100000E-02	1.15791844E+00	1.38903160E-02
7.98200000E-02	1.14138156E+00	1.37470497E-02
8.03200000E-02	1.15134844E+00	1.40654545E-02
8.08300000E-02	1.11722687E+00	1.40561812E-02
8.13400000E-02	1.10089812E+00	1.40733663E-02
8.18400000E-02	1.09169688E+00	1.41707434E-02
8.23500000E-02	1.07842438E+00	1.40191012E-02
8.28600000E-02	1.08091906E+00	1.40170804E-02
8.33600000E-02	1.05958875E+00	1.41390390E-02
8.38700000E-02	1.04489125E+00	1.41756579E-02
8.43800000E-02	1.04960594E+00	1.40343517E-02
8.48800000E-02	1.02167406E+00	1.39567542E-02
8.53900000E-02	1.00911344E+00	1.40705725E-02
8.59000000E-02	1.01885781E+00	1.40905826E-02
8.64000000E-02	1.00139375E+00	1.39937743E-02
8.69100000E-02	9.69190000E-01	1.39919441E-02
8.74200000E-02	9.77325000E-01	1.39587931E-02
8.79200000E-02	9.49589688E-01	1.38329970E-02
8.84300000E-02	9.49345625E-01	1.38949533E-02
8.89400000E-02	9.25347187E-01	1.39447289E-02
8.94400000E-02	9.40496250E-01	1.38177091E-02
8.99500000E-02	9.21235625E-01	1.40522308E-02
9.04600000E-02	9.04314375E-01	1.42463954E-02
9.09600000E-02	9.04222813E-01	1.41732264E-02
9.14700000E-02	8.93207500E-01	1.42032343E-02
9.19800000E-02	8.87140000E-01	1.41107532E-02
9.24800000E-02	8.84140938E-01	1.39301833E-02
9.29900000E-02	8.57237813E-01	1.38611272E-02
9.35000000E-02	8.66198125E-01	1.36332325E-02
9.40100000E-02	8.54316875E-01	1.36697200E-02
9.45100000E-02	8.42586562E-01	1.35723230E-02
9.50200000E-02	8.46541875E-01	1.35463995E-02
9.55300000E-02	8.34568750E-01	1.35182587E-02
9.60300000E-02	8.18138750E-01	1.34482921E-02
9.65400000E-02	8.09071250E-01	1.33084979E-02
9.70500000E-02	7.97605938E-01	1.33691668E-02
9.75500000E-02	7.96707187E-01	1.33075447E-02
9.80600000E-02	7.89062188E-01	1.33470826E-02
9.85700000E-02	7.85765625E-01	2.82154653E-01
9.90700000E-02	7.70035625E-01	1.31764654E-02
9.95800000E-02	7.73855000E-01	1.31847127E-02
1.00090000E-01	7.61735312E-01	1.30884240E-02
1.00590000E-01	7.44070625E-01	1.30434590E-02
1.01100000E-01	7.45679375E-01	1.29601491E-02
1.01610000E-01	7.37532813E-01	1.25959766E-02
1.02110000E-01	7.21334375E-01	1.24862238E-02
1.02620000E-01	7.19687187E-01	1.24119962E-02
1.03130000E-01	7.23302187E-01	1.24837829E-02
1.03630000E-01	7.20380313E-01	1.25822409E-02
1.04140000E-01	7.05650938E-01	1.25735113E-02
1.04650000E-01	7.19257187E-01	1.27240764E-02
1.05150000E-01	7.13053438E-01	1.27115224E-02
1.05660000E-01	6.93164375E-01	1.25668175E-02
1.06170000E-01	6.93093437E-01	1.23327539E-02
1.06670000E-01	6.65594375E-01	1.22077099E-02
1.07180000E-01	6.67054688E-01	1.21720733E-02
1.07690000E-01	6.59188125E-01	1.20638020E-02
1.08190000E-01	6.68514062E-01	1.19559735E-02
1.08700000E-01	6.68949063E-01	1.19069757E-02
1.09210000E-01	6.60035625E-01	1.17007741E-02
1.09710000E-01	6.35920000E-01	1.18017741E-02
1.10220000E-01	6.29948750E-01	1.16626679E-02
1.10730000E-01	6.26425000E-01	1.16686428E-02
1.11230000E-01	6.20522813E-01	1.15717794E-02
1.11740000E-01	6.14324375E-01	1.15616938E-02
1.12250000E-01	6.34153750E-01	1.14851746E-02
1.12750000E-01	6.14320000E-01	1.14459387E-02
1.13260000E-01	6.05874062E-01	1.13902962E-02
1.13770000E-01	6.06568438E-01	1.12046099E-02
1.14280000E-01	5.94805937E-01	1.12693951E-02
1.14780000E-01	6.06827500E-01	1.11796521E-02
1.15290000E-01	5.94205625E-01	1.10891476E-02
1.15800000E-01	5.88417500E-01	1.10794706E-02
1.16300000E-01	5.86619375E-01	1.09174867E-02
1.16810000E-01	5.87230937E-01	1.09568731E-02
1.17320000E-01	5.63372813E-01	1.08844837E-02
1.17820000E-01	5.81147188E-01	1.08865334E-02
1.18330000E-01	5.54724062E-01	1.07646456E-02
1.18840000E-01	5.42772813E-01	1.07678057E-02
1.19340000E-01	5.60975625E-01	1.06720414E-02
1.19850000E-01	5.38418750E-01	1.07164679E-02
1.20360000E-01	5.34385000E-01	1.06051621E-02
1.20860000E-01	5.49820625E-01	1.04662476E-02
1.21370000E-01	5.43904063E-01	1.05166728E-02
1.21880000E-01	5.33737813E-01	1.05133161E-02
1.22380000E-01	5.48211250E-01	1.04132448E-02
1.22890000E-01	5.17738125E-01	1.03508204E-02
1.23400000E-01	5.20593125E-01	1.02984052E-02
1.23900000E-01	5.16606563E-01	1.03506593E-02
1.24410000E-01	5.17815313E-01	1.02776965E-02
1.24920000E-01	5.07351875E-01	1.02086292E-02
1.25420000E-01	5.01466250E-01	1.02118964E-02
1.25930000E-01	5.01918437E-01	1.00834062E-02
1.26440000E-01	5.09083125E-01	1.00986153E-02
1.26940000E-01	4.96977500E-01	1.01186814E-02
1.27450000E-01	4.90325625E-01	9.98588107E-03
1.27960000E-01	4.93852500E-01	9.92009501E-03
1.28460000E-01	4.85897500E-01	9.88210364E-03
1.28970000E-01	4.87451563E-01	9.87699599E-03
1.29480000E-01	4.82593125E-01	9.86118290E-03
1.29980000E-01	4.86664687E-01	9.82854996E-03
1.30490000E-01	4.84335937E-01	9.70215422E-03
1.31000000E-01	4.68691875E-01	9.67106767E-03
1.31500000E-01	4.77553438E-01	9.65821779E-03
1.32010000E-01	4.76166563E-01	9.53324035E-03
1.32520000E-01	4.70692500E-01	9.59077505E-03
1.33020000E-01	4.71700312E-01	9.49889478E-03
1.33530000E-01	4.52579062E-01	9.47963543E-03
1.34040000E-01	4.49467500E-01	9.51514914E-03
1.34540000E-01	4.58891875E-01	9.47728358E-03
1.35050000E-01	4.44075313E-01	9.46539045E-03
1.35560000E-01	4.40703437E-01	9.39166136E-03
1.36060000E-01	4.42638125E-01	9.41797947E-03
1.36570000E-01	4.35352500E-01	9.36654762E-03
1.37080000E-01	4.36805313E-01	9.34242088E-03
1.37580000E-01	4.32354063E-01	9.24485167E-03
1.38090000E-01	4.37749063E-01	9.26181871E-03
1.38600000E-01	4.26850312E-01	9.25382977E-03
1.39110000E-01	4.26073437E-01	9.15077241E-03
1.39610000E-01	4.27465000E-01	9.14409860E-03
1.40120000E-01	4.29177188E-01	9.12590906E-03
1.40630000E-01	4.16447500E-01	9.04449697E-03
1.41130000E-01	4.12402500E-01	9.11850684E-03
1.41640000E-01	4.17080312E-01	9.12269756E-03
1.42150000E-01	4.10469062E-01	9.05205190E-03
1.42650000E-01	4.11506875E-01	8.96849810E-03
1.43160000E-01	4.07262813E-01	8.99856223E-03
1.43670000E-01	3.97145937E-01	8.99814761E-03
1.44170000E-01	4.02798437E-01	8.94694804E-03
1.44680000E-01	3.98402500E-01	8.93401066E-03
1.45190000E-01	3.98769688E-01	8.90622776E-03
1.45690000E-01	3.99733750E-01	8.85431524E-03
1.46200000E-01	3.98009688E-01	8.87959517E-03
1.46710000E-01	3.86763437E-01	8.89667350E-03
1.47210000E-01	3.79248125E-01	8.81841179E-03
1.47720000E-01	3.73594688E-01	8.77105986E-03
1.48230000E-01	3.80916562E-01	8.78073014E-03
1.48730000E-01	3.74528125E-01	8.78515910E-03
1.49240000E-01	3.62390625E-01	8.72606337E-03
1.49750000E-01	3.77525312E-01	8.73078467E-03
1.50250000E-01	3.67775938E-01	8.71434579E-03
1.50760000E-01	3.68619063E-01	8.69266490E-03
1.51270000E-01	3.60678125E-01	8.66298625E-03
1.51770000E-01	3.56178750E-01	8.62621834E-03
1.52280000E-01	3.62365937E-01	8.58869755E-03
1.52790000E-01	3.65639687E-01	8.57616394E-03
1.53290000E-01	3.48377500E-01	8.57931649E-03
1.53800000E-01	3.42988437E-01	8.60613744E-03
1.54310000E-01	3.37219062E-01	8.51979370E-03
1.54810000E-01	3.49780937E-01	8.45708027E-03
1.55320000E-01	3.41698750E-01	8.54906345E-03
1.55830000E-01	3.46621563E-01	8.40761366E-03
1.56330000E-01	3.45324687E-01	8.39081980E-03
1.56840000E-01	3.43827500E-01	8.34893473E-03
1.57350000E-01	3.45432500E-01	8.33748172E-03
1.57850000E-01	3.40634688E-01	8.30678295E-03
1.58360000E-01	3.35153750E-01	8.37234640E-03
1.58870000E-01	3.27107813E-01	8.32277687E-03
1.59370000E-01	3.36204375E-01	8.29179659E-03
1.59880000E-01	3.22879375E-01	8.23625550E-03
1.60390000E-01	3.29865000E-01	8.24925638E-03
1.60890000E-01	3.38968125E-01	8.26282659E-03
1.61400000E-01	3.19152500E-01	8.20814869E-03
1.61910000E-01	3.21948438E-01	8.20400598E-03
1.62410000E-01	3.24897813E-01	8.21353902E-03
1.62920000E-01	3.22121250E-01	8.17313997E-03
1.63430000E-01	3.20323125E-01	8.16856784E-03
1.63930000E-01	3.30691250E-01	8.18323125E-03
1.64440000E-01	3.23999062E-01	8.10649488E-03
1.64950000E-01	3.17133125E-01	8.13239366E-03
1.65450000E-01	3.20118438E-01	8.11691958E-03
1.65960000E-01	3.16263750E-01	8.06404549E-03
1.66470000E-01	3.10231562E-01	8.06874232E-03
1.66970000E-01	3.11341875E-01	8.00135199E-03
1.67480000E-01	3.02060938E-01	8.02469564E-03
1.67990000E-01	2.96605625E-01	8.04803569E-03
1.68490000E-01	3.01081875E-01	7.91188843E-03
1.69000000E-01	3.00990312E-01	7.99979334E-03
1.69510000E-01	2.90399688E-01	8.04437222E-03
1.70010000E-01	3.01347812E-01	8.09232416E-03
1.70520000E-01	2.94610313E-01	8.12223357E-03
1.71030000E-01	2.90783750E-01	8.18162515E-03
1.71530000E-01	2.95798437E-01	8.10237348E-03
1.72040000E-01	2.87758437E-01	8.13020667E-03
1.72550000E-01	2.95710625E-01	8.22229360E-03
1.73050000E-01	2.93120938E-01	8.18031997E-03
1.73560000E-01	2.94814375E-01	8.21262124E-03
1.74070000E-01	2.95187500E-01	8.13718716E-03
1.74570000E-01	2.73980000E-01	8.17581193E-03
1.75080000E-01	2.73696563E-01	8.16765069E-03
1.75590000E-01	2.89801250E-01	8.17530422E-03
1.76100000E-01	2.82193750E-01	8.24831910E-03
1.76600000E-01	2.74776562E-01	8.16468361E-03
1.77110000E-01	2.74191875E-01	8.14958470E-03
1.77620000E-01	2.80723750E-01	8.22348165E-03
1.78120000E-01	2.70547188E-01	8.23474148E-03
1.78630000E-01	2.70807500E-01	8.19043222E-03
1.79140000E-01	2.66417500E-01	8.11717856E-03
1.79640000E-01	2.64500937E-01	8.15008621E-03
1.80150000E-01	2.73856562E-01	8.25457830E-03
1.80660000E-01	2.68500312E-01	8.33242803E-03
1.81160000E-01	2.71337188E-01	8.35405740E-03
1.81670000E-01	2.66285938E-01	8.37171903E-03
1.82180000E-01	2.52065000E-01	8.32893611E-03
1.82680000E-01	2.49402813E-01	8.33943572E-03
1.83190000E-01	2.48600625E-01	8.38480168E-03
1.83700000E-01	2.68551563E-01	8.41557696E-03
1.84200000E-01	2.64723750E-01	8.45195830E-03
1.84710000E-01	2.51075000E-01	8.53186828E-03
1.85220000E-01	2.61101875E-01	8.49759830E-03
1.85720000E-01	2.49750000E-01	8.55617226E-03
1.86230000E-01	2.52780000E-01	8.50500350E-03
1.86740000E-01	2.51887187E-01	8.57821590E-03
1.87240000E-01	2.43243438E-01	8.61512443E-03
1.87750000E-01	2.56571875E-01	8.62964977E-03
1.88260000E-01	2.55510000E-01	8.65694208E-03
1.88760000E-01	2.50932188E-01	8.59817389E-03
1.89270000E-01	2.48293125E-01	8.61210344E-03
1.89780000E-01	2.38513750E-01	8.67986329E-03
1.90280000E-01	2.56035313E-01	8.72989155E-03
1.90790000E-01	2.52024062E-01	8.65977399E-03
1.91300000E-01	2.49412812E-01	8.69864732E-03
1.91800000E-01	2.53485938E-01	8.73937899E-03
1.92310000E-01	2.24095625E-01	8.73769760E-03
1.92820000E-01	2.42564375E-01	8.72520824E-03
1.93320000E-01	2.33378437E-01	8.77225481E-03
1.93830000E-01	2.29435312E-01	8.72605522E-03
1.94340000E-01	2.39161250E-01	8.80338596E-03
1.94840000E-01	2.38573125E-01	8.81692224E-03
1.95350000E-01	2.42040312E-01	8.77356130E-03
1.95860000E-01	2.33688750E-01	8.80776511E-03
1.96360000E-01	2.29602187E-01	8.78526986E-03
1.96870000E-01	2.34792812E-01	8.85199245E-03
1.97380000E-01	2.43868750E-01	8.87716207E-03
1.97880000E-01	2.16969688E-01	8.78141505E-03
1.98390000E-01	2.33805313E-01	8.81038971E-03
1.98900000E-01	2.29413125E-01	8.82288950E-03
1.99400000E-01	2.21822188E-01	8.84041104E-03
1.99910000E-01	2.30477500E-01	8.85100803E-03
2.00420000E-01	2.14809062E-01	8.83558161E-03
2.00920000E-01	2.14566250E-01	8.85215183E-03
2.01430000E-01	2.25242500E-01	8.85959785E-03
2.01940000E-01	2.22349688E-01	8.85333459E-03
2.02440000E-01	2.19021562E-01	8.88528203E-03
2.02950000E-01	2.09926250E-01	8.89695582E-03
2.03460000E-01	2.14911250E-01	8.92875214E-03
2.03960000E-01	2.25165937E-01	8.88261888E-03
2.04470000E-01	2.12730625E-01	8.96040134E-03
2.04980000E-01	2.09879687E-01	8.87268598E-03
2.05480000E-01	2.20110312E-01	8.91185778E-03
2.05990000E-01	2.08197187E-01	8.91335048E-03
2.06500000E-01	2.34149375E-01	8.91405422E-03
2.07000000E-01	2.11495313E-01	8.88988096E-03
2.07510000E-01	2.04153437E-01	8.78941917E-03
2.08020000E-01	2.11112188E-01	8.79580420E-03
2.08520000E-01	2.11522812E-01	8.76035720E-03
2.09030000E-01	2.06814375E-01	8.78197568E-03
2.09540000E-01	2.15036250E-01	8.85013802E-03
2.10040000E-01	1.95506563E-01	8.83239403E-03
2.10550000E-01	2.11173437E-01	8.80864137E-03
2.11060000E-01	1.92501250E-01	8.84202822E-03
2.11560000E-01	2.15920938E-01	8.86483153E-03
2.12070000E-01	2.04413750E-01	8.83069227E-03
2.12580000E-01	2.05135000E-01	8.80402212E-03
2.13080000E-01	2.11559687E-01	8.82070513E-03
2.13590000E-01	2.14748750E-01	8.82355791E-03
2.14100000E-01	2.04905625E-01	8.78203963E-03
2.14600000E-01	1.94416563E-01	8.77743167E-03
2.15110000E-01	1.92044687E-01	8.79354908E-03
2.15620000E-01	1.95929688E-01	8.76174068E-03
2.16120000E-01	2.01354375E-01	8.69784892E-03
2.16630000E-01	1.99925938E-01	8.79868428E-03
2.17140000E-01	1.89149688E-01	8.71662707E-03
2.17640000E-01	2.04754063E-01	8.67542765E-03
2.18150000E-01	1.90610625E-01	8.68971463E-03
2.18660000E-01	1.90616875E-01	8.69708516E-03
2.19160000E-01	1.88134375E-01	8.70722728E-03
2.19670000E-01	1.94345000E-01	8.68642484E-03
2.20180000E-01	1.96012188E-01	8.61875167E-03
2.20680000E-01	1.82361875E-01	8.66829215E-03
2.21190000E-01	1.97059375E-01	8.66520936E-03
2.21700000E-01	1.74946875E-01	8.63255421E-03
2.22200000E-01	1.92120625E-01	8.60611818E-03
2.22710000E-01	1.80026250E-01	8.56956057E-03
2.23220000E-01	1.83631250E-01	8.55964415E-03
2.23720000E-01	1.83187187E-01	8.58800723E-03
2.24230000E-01	1.76805938E-01	8.51903291E-03
2.24740000E-01	1.84367500E-01	8.46730639E-03
2.25240000E-01	1.87811875E-01	8.47017871E-03
2.25750000E-01	1.81848125E-01	8.50762912E-03
2.26260000E-01	1.68688125E-01	8.46176013E-03
2.26760000E-01	1.79095000E-01	8.43873250E-03
2.27270000E-01	1.66320938E-01	8.33133040E-03
2.27780000E-01	1.87796562E-01	8.38875948E-03
2.28280000E-01	1.75335000E-01	8.33228577E-03
2.28790000E-01	1.79239375E-01	8.35257656E-03
2.29300000E-01	1.72797500E-01	8.32916873E-03
2.29800000E-01	1.75631250E-01	8.30119199E-03
2.30310000E-01	1.74570625E-01	8.25921223E-03
2.30820000E-01	1.72623438E-01	8.27309597E-03
2.31320000E-01	1.77961875E-01	8.23222898E-03
2.31830000E-01	1.78495625E-01	8.20134997E-03
2.32340000E-01	1.75208437E-01	8.13156688E-03
2.32840000E-01	1.65559062E-01	8.11843270E-03
2.33350000E-01	1.78433125E-01	8.04789501E-03
2.33860000E-01	1.71265937E-01	8.01412574E-03
2.34360000E-01	1.71289063E-01	8.06493662E-03
2.34870000E-01	1.73028125E-01	8.02965285E-03
2.35380000E-01	1.67972187E-01	7.99973758E-03
2.35880000E-01	1.71049687E-01	8.01086406E-03
2.36390000E-01	1.72534687E-01	7.99898734E-03
2.36900000E-01	1.69281250E-01	7.90620063E-03
2.37400000E-01	1.75002500E-01	7.97722865E-03
2.37910000E-01	1.64587813E-01	7.93714342E-03
2.38420000E-01	1.61117500E-01	7.95286508E-03
2.38920000E-01	1.68588125E-01	7.91025155E-03
2.39430000E-01	1.58802187E-01	7.87399919E-03
2.39940000E-01	1.60365000E-01	7.89977506E-03
2.40440000E-01	1.71184688E-01	7.86632235E-03
2.40950000E-01	1.71957500E-01	7.83102773E-03
2.41450000E-01	1.62004687E-01	7.85690985E-03
2.41960000E-01	1.67466250E-01	7.78314230E-03
2.42470000E-01	1.63308750E-01	7.77311057E-03
2.42970000E-01	1.73351875E-01	7.78811972E-03
2.43480000E-01	1.48905313E-01	7.81145311E-03
2.43990000E-01	1.60104687E-01	7.71689025E-03
2.44490000E-01	1.59933437E-01	7.72032507E-03
2.45000000E-01	1.56047500E-01	7.70660521E-03
2.45510000E-01	1.57500313E-01	7.69826659E-03
2.46010000E-01	1.59539687E-01	7.68742556E-03
2.46520000E-01	1.60639687E-01	7.66018137E-03
2.47030000E-01	1.56852187E-01	7.67957937E-03
2.47530000E-01	1.52236875E-01	7.60788275E-03
2.48040000E-01	1.54368125E-01	7.67228638E-03
2.48550000E-01	1.55196875E-01	7.62299816E-03
2.49050000E-01	1.55805312E-01	7.59115259E-03
2.49560000E-01	1.55357500E-01	7.61538049E-03
2.50070000E-01	1.57458438E-01	7.58946897E-03
2.50570000E-01	1.46445625E-01	7.55256579E-03
2.51080000E-01	1.59981875E-01	7.52180865E-03
2.51590000E-01	1.43204062E-01	7.55903344E-03
2.52090000E-01	1.47396562E-01	7.52157854E-03
2.52600000E-01	1.50118438E-01	7.49021880E-03
2.53110000E-01	1.50094687E-01	7.48522006E-03
2.53610000E-01	1.61376562E-01	7.47271481E-03
2.54120000E-01	1.49021875E-01	7.44494733E-03
2.54630000E-01	1.54264062E-01	7.41570368E-03
2.55130000E-01	1.50440000E-01	7.43590461E-03
2.55640000E-01	1.45527500E-01	7.43521025E-03
2.56150000E-01	1.48494062E-01	7.33209254E-03
2.56650000E-01	1.46227187E-01	7.38273858E-03
2.57160000E-01	1.58290000E-01	7.35630698E-03
2.57670000E-01	1.44290625E-01	7.34532367E-03
2.58170000E-01	1.40910000E-01	7.28967988E-03
2.58680000E-01	1.46861562E-01	7.24813928E-03
2.59190000E-01	1.49755625E-01	7.27275723E-03
2.59690000E-01	1.44468437E-01	7.23338273E-03
2.60200000E-01	1.45416250E-01	7.23492412E-03
2.60710000E-01	1.41445625E-01	7.23421025E-03
2.61210000E-01	1.41504375E-01	7.23029708E-03
2.61720000E-01	1.44057812E-01	7.21484262E-03
2.62230000E-01	1.41017812E-01	7.21390818E-03
2.62730000E-01	1.47487812E-01	7.20163669E-03
2.63240000E-01	1.44050000E-01	7.16435386E-03
2.63750000E-01	1.41218125E-01	7.13698826E-03
2.64250000E-01	1.44188750E-01	7.17616548E-03
2.64760000E-01	1.37105312E-01	7.16837145E-03
2.65270000E-01	1.38807500E-01	7.12400446E-03
2.65770000E-01	1.42486250E-01	7.10146306E-03
2.66280000E-01	1.33256563E-01	7.12787561E-03
2.66790000E-01	1.30617500E-01	7.09145002E-03
2.67290000E-01	1.33149687E-01	7.11025854E-03
2.67800000E-01	1.25846250E-01	7.09956830E-03
2.68310000E-01	1.42749375E-01	7.02984373E-03
2.68810000E-01	1.39078750E-01	7.06449647E-03
2.69320000E-01	1.35423125E-01	7.06060461E-03
2.69830000E-01	1.34005938E-01	7.04751022E-03
2.70330000E-01	1.36443750E-01	7.01801170E-03
2.70840000E-01	1.34191250E-01	7.01555593E-03
2.71340000E-01	1.39070938E-01	7.02077274E-03
2.71850000E-01	1.33472813E-01	6.99659952E-03
2.72360000E-01	1.32118750E-01	6.97614004E-03
2.72860000E-01	1.32440625E-01	6.98279895E-03
2.73370000E-01	1.35915938E-01	6.99999088E-03
2.73880000E-01	1.24719375E-01	6.94904061E-03
2.74380000E-01	1.33027813E-01	6.95365561E-03
2.74890000E-01	1.39656562E-01	6.93642252E-03
2.75400000E-01	1.33741875E-01	6.91557544E-03
2.75900000E-01	1.27448437E-01	6.90623662E-03
2.76410000E-01	1.28160000E-01	6.92727680E-03
2.76920000E-01	1.31280000E-01	6.89734835E-03
2.77420000E-01	1.27096562E-01	6.86515155E-03
2.77930000E-01	1.29833125E-01	6.88205908E-03
2.78440000E-01	1.17782500E-01	6.89460520E-03
2.78940000E-01	1.29048438E-01	6.89308827E-03
2.79450000E-01	1.31552500E-01	6.85753341E-03
2.79960000E-01	1.20574062E-01	6.90210246E-03
2.80460000E-01	1.29430313E-01	6.86804625E-03
2.80970000E-01	1.25950937E-01	6.85498290E-03
2.81480000E-01	1.23522813E-01	6.84681727E-03
2.81980000E-01	1.26509375E-01	6.84433840E-03
2.82490000E-01	1.22390000E-01	6.84850129E-03
2.83000000E-01	1.27249688E-01	6.83523867E-03
2.83500000E-01	1.23918437E-01	6.81364229E-03
2.84010000E-01	1.25419062E-01	6.79133727E-03
2.84520000E-01	1.19875625E-01	6.72053665E-03
2.85020000E-01	1.25343125E-01	6.75572807E-03
2.85530000E-01	1.31790312E-01	6.78739980E-03
2.86040000E-01	1.18915937E-01	6.80783387E-03
2.86540000E-01	1.31650625E-01	6.76924754E-03
2.87050000E-01	1.24247500E-01	6.80281099E-03
2.87560000E-01	1.15555625E-01	6.77777614E-03
2.88060000E-01	1.34011250E-01	6.73556722E-03
2.88570000E-01	1.22669062E-01	6.80127088E-03
2.89080000E-01	1.20220000E-01	6.76977979E-03
2.89580000E-01	1.20739063E-01	6.78828187E-03
2.90090000E-01	1.16686563E-01	6.76735914E-03
2.90590000E-01	1.21404688E-01	6.84544252E-03
2.91100000E-01	1.14789687E-01	6.81120636E-03
2.91610000E-01	1.18613125E-01	6.78533307E-03
2.92110000E-01	1.10095313E-01	6.79459335E-03
2.92620000E-01	1.21704063E-01	6.83718291E-03
2.93130000E-01	1.16217500E-01	6.82620969E-03
2.93630000E-01	1.14800000E-01	6.84323859E-03
2.94140000E-01	1.12760625E-01	6.81482946E-03
2.94650000E-01	1.20620937E-01	6.83823591E-03
2.95150000E-01	1.10878438E-01	6.82087066E-03
2.95660000E-01	1.14415938E-01	6.81356610E-03
2.96170000E-01	1.21298750E-01	6.80685627E-03
2.96670000E-01	1.23402813E-01	6.79710172E-03
2.97180000E-01	1.18075312E-01	6.76706290E-03
2.97690000E-01	1.19175625E-01	6.80205752E-03
2.98190000E-01	1.11553125E-01	6.77747656E-03
2.98700000E-01	1.15163437E-01	6.74473660E-03
2.99210000E-01	1.10982187E-01	6.78990165E-03
2.99710000E-01	1.10928438E-01	6.77373616E-03
3.00220000E-01	1.12251562E-01	6.78265441E-03
3.00730000E-01	1.09920000E-01	6.75513516E-03
3.01230000E-01	1.03604688E-01	6.75364611E-03
3.01740000E-01	1.06202500E-01	6.79305041E-03
3.02250000E-01	1.10630000E-01	6.74326846E-03
3.02750000E-01	1.02377188E-01	6.72307126E-03
3.03260000E-01	1.07012812E-01	6.72504517E-03
3.03770000E-01	1.01534687E-01	6.71770861E-03
3.04270000E-01	1.13407813E-01	6.71703357E-03
3.04780000E-01	1.13125625E-01	6.69280199E-03
3.05290000E-01	1.04893125E-01	6.68451071E-03
3.05790000E-01	1.12769375E-01	6.66791278E-03
3.06300000E-01	9.71012500E-02	6.61791979E-03
3.06800000E-01	1.04689375E-01	6.62409485E-03
3.07310000E-01	1.02905937E-01	6.62173773E-03
3.07820000E-01	1.04215313E-01	6.61129145E-03
3.08320000E-01	1.00344062E-01	6.60518838E-03
3.08830000E-01	1.02596250E-01	6.57929897E-03
3.09340000E-01	9.72056250E-02	6.61918279E-03
3.09840000E-01	9.97709375E-02	6.69897824E-03
3.10350000E-01	1.07379063E-01	6.74706777E-03
3.10860000E-01	1.02252813E-01	6.82547739E-03
3.11360000E-01	9.94446875E-02	6.86908401E-03
3.11870000E-01	1.05349375E-01	6.90516128E-03
3.12380000E-01	1.13225000E-01	6.95655302E-03
3.12880000E-01	1.04509062E-01	6.95296900E-03
3.13390000E-01	1.04156563E-01	7.00536091E-03
3.13900000E-01	9.76012500E-02	7.02368069E-03
3.14400000E-01	9.01056250E-02	7.07576625E-03
3.14910000E-01	1.04994375E-01	7.07526449E-03
3.15420000E-01	8.86262500E-02	7.13018453E-03
3.15920000E-01	1.02250000E-01	7.12287439E-03
3.16430000E-01	1.10742187E-01	7.14414685E-03
3.16940000E-01	9.84803125E-02	7.17946027E-03
3.17440000E-01	1.04525625E-01	7.16977217E-03
3.17950000E-01	1.01574688E-01	7.23253316E-03
3.18450000E-01	1.02281875E-01	7.22085975E-03
3.18960000E-01	9.96937500E-02	7.23947348E-03
3.19470000E-01	9.91434375E-02	7.25731639E-03
3.19970000E-01	9.82537500E-02	7.24473824E-03
3.20480000E-01	9.59675000E-02	7.27416271E-03
3.20990000E-01	9.62150000E-02	7.26362107E-03
3.21490000E-01	9.05946875E-02	7.22340196E-03
3.22000000E-01	8.33590625E-02	7.22116031E-03
3.22510000E-01	9.48234375E-02	7.25127217E-03
3.23010000E-01	9.71575000E-02	7.23036840E-03
3.23520000E-01	9.57681250E-02	7.22770586E-03
3.24030000E-01	9.00721875E-02	7.25069479E-03
3.24530000E-01	9.51706250E-02	7.23109874E-03
3.25040000E-01	9.39987500E-02	7.25677314E-03
3.25550000E-01	9.99415625E-02	7.22680718E-03
3.26050000E-01	9.24728125E-02	7.26405479E-03
3.26560000E-01	1.03667812E-01	7.26407770E-03
3.27070000E-01	9.28937500E-02	7.24740770E-03
3.27570000E-01	9.54753125E-02	7.26799930E-03
3.28080000E-01	9.50281250E-02	7.26823816E-03
3.28590000E-01	9.60640625E-02	7.25084383E-03
3.29090000E-01	9.22871875E-02	7.27328828E-03
3.29600000E-01	9.49596875E-02	7.28965830E-03
3.30100000E-01	9.57362500E-02	7.30934338E-03
3.30610000E-01	9.01315625E-02	7.30896638E-03
3.31120000E-01	9.80068750E-02	7.32296461E-03
3.31620000E-01	9.35778125E-02	7.30737058E-03
3.32130000E-01	8.78778125E-02	7.34241761E-03
3.32640000E-01	8.95137500E-02	7.35606422E-03
3.33140000E-01	9.16734375E-02	7.38671274E-03
3.33650000E-01	9.62331250E-02	7.33290266E-03
3.34160000E-01	8.54171875E-02	7.37143951E-03
3.34660000E-01	9.24762500E-02	7.39858988E-03
3.35170000E-01	9.89350000E-02	7.37290317E-03
3.35680000E-01	9.19100000E-02	7.38432014E-03
3.36180000E-01	8.95406250E-02	7.39352611E-03
3.36690000E-01	9.44828125E-02	7.40530155E-03
3.37200000E-01	9.44856250E-02	7.41533061E-03
3.37700000E-01	8.62287500E-02	7.38368235E-03
3.38210000E-01	8.33800000E-02	7.42104178E-03
3.38720000E-01	8.81850000E-02	7.41246986E-03
3.39220000E-01	8.67634375E-02	7.46280873E-03
3.39730000E-01	8.20378125E-02	7.43331048E-03
3.40230000E-01	8.49109375E-02	7.45348249E-03
3.40740000E-01	9.14512500E-02	7.45368943E-03
3.41250000E-01	7.94693750E-02	7.48235053E-03
3.41750000E-01	9.21331250E-02	7.50273826E-03
3.42260000E-01	8.52009375E-02	7.48491211E-03
3.42770000E-01	9.08953125E-02	7.49615239E-03
3.43270000E-01	9.59987500E-02	7.44994194E-03
3.43780000E-01	7.96028125E-02	7.49479932E-03
3.44290000E-01	8.77256250E-02	7.48375572E-03
3.44790000E-01	9.42278125E-02	7.51584555E-03
3.45300000E-01	7.91278125E-02	7.52193446E-03
3.45810000E-01	8.48756250E-02	7.52877025E-03
3.46310000E-01	7.87187500E-02	7.55734459E-03
3.46820000E-01	8.76606250E-02	7.48046405E-03
3.47330000E-01	8.77062500E-02	7.52679517E-03
3.47830000E-01	9.79981250E-02	7.54897277E-03
3.48340000E-01	8.69271875E-02	7.53563115E-03
3.48840000E-01	8.25565625E-02	7.57639966E-03
3.49350000E-01	8.54112500E-02	7.57040798E-03
3.49860000E-01	8.37337500E-02	7.59587773E-03
3.50360000E-01	8.74712500E-02	7.58169354E-03
3.50870000E-01	8.36800000E-02	7.56931283E-03
3.51380000E-01	8.66175000E-02	7.55351417E-03
3.51880000E-01	7.56121875E-02	7.55746111E-03
3.52390000E-01	8.03640625E-02	7.55299839E-03
3.52900000E-01	8.86143750E-02	7.54112288E-03
3.53400000E-01	8.65400000E-02	7.51046877E-03
3.53910000E-01	7.88468750E-02	7.37908015E-03
3.54420000E-01	8.43428125E-02	7.30860069E-03
3.54920000E-01	9.13662500E-02	7.26532427E-03
3.55430000E-01	7.55921875E-02	7.28689045E-03
3.55940000E-01	7.47218750E-02	7.17507032E-03
3.56440000E-01	7.65681250E-02	7.11456550E-03
3.56950000E-01	7.30762500E-02	7.10773530E-03
3.57450000E-01	8.48053125E-02	7.14879313E-03
3.57960000E-01	8.29856250E-02	7.22045182E-03
3.58470000E-01	8.42084375E-02	7.25358171E-03
3.58970000E-01	7.77787500E-02	7.24331402E-03
3.59480000E-01	7.44775000E-02	7.27412446E-03
3.59990000E-01	8.28796875E-02	7.26569513E-03
3.60490000E-01	7.53590625E-02	7.26501980E-03
3.61000000E-01	8.08321875E-02	7.29874267E-03
3.61510000E-01	7.74784375E-02	7.29090609E-03
3.62010000E-01	7.72987500E-02	7.25409478E-03
3.62520000E-01	8.09678125E-02	7.32636484E-03
3.63030000E-01	7.51406250E-02	7.28755640E-03
3.63530000E-01	7.06068750E-02	7.35544527E-03
3.64040000E-01	7.18218750E-02	7.35332140E-03
3.64550000E-01	7.79331250E-02	7.37869431E-03
3.65050000E-01	8.74409375E-02	7.39267620E-03
3.65560000E-01	7.96487500E-02	7.42460431E-03
3.66060000E-01	7.67478125E-02	7.43580400E-03
3.66570000E-01	7.20268750E-02	7.43539472E-03
3.67080000E-01	7.92490625E-02	7.46029537E-03
3.67580000E-01	7.64271875E-02	7.51381601E-03
3.68090000E-01	6.90040625E-02	7.54849009E-03
3.68600000E-01	8.36300000E-02	7.63146247E-03
3.69100000E-01	7.26884375E-02	7.70885933E-03
3.69610000E-01	8.03612500E-02	7.70844072E-03
3.70120000E-01	8.58831250E-02	7.75122483E-03
3.70620000E-01	7.94128125E-02	7.76227128E-03
3.71130000E-01	7.07018750E-02	7.81721362E-03
3.71640000E-01	7.68650000E-02	7.81462534E-03
3.72140000E-01	7.16675000E-02	7.73458071E-03
3.72650000E-01	6.28615625E-02	7.79264508E-03
3.73150000E-01	7.86656250E-02	7.81300120E-03
3.73660000E-01	7.90565625E-02	7.84415834E-03
3.74170000E-01	7.34940625E-02	7.86365051E-03
3.74670000E-01	8.37400000E-02	7.90254168E-03
3.75180000E-01	6.54181250E-02	7.96361997E-03
3.75690000E-01	7.74850000E-02	7.99892473E-03
3.76190000E-01	7.71296875E-02	8.01504711E-03
3.76700000E-01	7.84656250E-02	8.01211895E-03
3.77210000E-01	7.49971875E-02	8.07579000E-03
3.77710000E-01	7.78084375E-02	8.08637120E-03
3.78220000E-01	7.07834375E-02	8.17392053E-03
3.78730000E-01	6.83506250E-02	8.19358068E-03
3.79230000E-01	8.05240625E-02	8.19873994E-03
3.79740000E-01	7.50059375E-02	8.20042372E-03
3.80240000E-01	7.56393750E-02	8.28664779E-03
3.80750000E-01	7.12715625E-02	8.33651646E-03
3.81260000E-01	6.87115625E-02	8.36747480E-03
3.81760000E-01	7.91290625E-02	8.34048246E-03
3.82270000E-01	6.77675000E-02	8.45613476E-03
3.82780000E-01	6.25590625E-02	8.46812499E-03
3.83280000E-01	7.06500000E-02	8.48903694E-03
3.83790000E-01	7.12581250E-02	8.52860820E-03
3.84300000E-01	7.07243750E-02	8.55178262E-03
3.84800000E-01	7.49546875E-02	8.64306962E-03
3.85310000E-01	5.56478125E-02	8.61057230E-03
3.85820000E-01	6.62837500E-02	8.65250481E-03
3.86320000E-01	6.87093750E-02	8.71944190E-03
3.86830000E-01	7.44940625E-02	8.72055713E-03
3.87330000E-01	7.04943750E-02	8.72365849E-03
3.87840000E-01	5.18925000E-02	8.78555173E-03
3.88350000E-01	7.28846875E-02	8.83933455E-03
3.88850000E-01	6.62015625E-02	8.88127535E-03
3.89360000E-01	7.69125000E-02	8.89218245E-03
3.89870000E-01	7.16884375E-02	8.97309767E-03
3.90370000E-01	7.50196875E-02	9.03062668E-03
3.90880000E-01	7.11887500E-02	8.96311638E-03
3.91390000E-01	6.02793750E-02	9.13664670E-03
3.91890000E-01	7.01112500E-02	9.15449293E-03
3.92400000E-01	6.76334375E-02	9.16134163E-03
3.92900000E-01	6.38750000E-02	9.20356752E-03
3.93410000E-01	6.13762500E-02	9.22233501E-03
3.93920000E-01	5.46662500E-02	9.28829831E-03
3.94420000E-01	6.31687500E-02	1.00062933E-02
3.94930000E-01	6.94496875E-02	9.35875393E-03
3.95440000E-01	5.79453125E-02	9.44742867E-03
3.95940000E-01	7.37562500E-02	9.40841397E-03
3.96450000E-01	6.30196875E-02	9.48962377E-03
3.96960000E-01	7.21865625E-02	9.60506990E-03
3.97460000E-01	6.49096875E-02	9.59375345E-03
3.97970000E-01	6.31653125E-02	9.61925635E-03
3.98470000E-01	6.83562500E-02	9.71302635E-03
3.98980000E-01	6.04368750E-02	9.69647208E-03
3.99490000E-01	4.61215625E-02	9.75341119E-03
3.99990000E-01	5.78150000E-02	9.73800966E-03
4.00500000E-01	6.00831250E-02	9.92425978E-03
4.01010000E-01	6.93290625E-02	9.83969139E-03
4.01510000E-01	5.21868750E-02	9.81703045E-03
4.02020000E-01	6.58881250E-02	1.00454542E-02
4.02530000E-01	6.51356250E-02	9.93905172E-03
4.03030000E-01	5.19890625E-02	9.87472318E-03
4.03540000E-01	6.79609375E-02	1.00206915E-02
4.04050000E-01	6.76606250E-02	1.00916715E-02
4.04550000E-01	6.56759375E-02	1.01034985E-02
4.05060000E-01	5.97746875E-02	1.01093953E-02
4.05560000E-01	5.20825000E-02	1.01779016E-02
4.06070000E-01	6.62531250E-02	1.02217465E-02
4.06580000E-01	5.63665625E-02	1.01671369E-02
4.07080000E-01	5.04915625E-02	1.02228010E-02
4.07590000E-01	7.32459375E-02	1.03807354E-02
4.08100000E-01	7.20478125E-02	1.02918641E-02
4.08600000E-01	6.19325000E-02	1.03936890E-02
4.09110000E-01	6.55909375E-02	1.03502868E-02
4.09620000E-01	7.24040625E-02	1.03744830E-02
4.10120000E-01	5.26928125E-02	1.03449093E-02
4.10630000E-01	6.34943750E-02	1.04242600E-02
4.11130000E-01	5.01828125E-02	1.04629416E-02
4.11640000E-01	7.28115625E-02	1.03105870E-02
4.12150000E-01	7.00396875E-02	1.03143549E-02
4.12650000E-01	6.62709375E-02	1.05121771E-02
4.13160000E-01	6.68650000E-02	1.04969323E-02
4.13670000E-01	6.60640625E-02	1.04422395E-02
4.14170000E-01	5.47112500E-02	1.04468350E-02
4.14680000E-01	5.79321875E-02	1.05695823E-02
4.15180000E-01	4.80143750E-02	1.04824470E-02
4.15690000E-01	6.79425000E-02	1.05954224E-02
4.16200000E-01	6.17390625E-02	1.06079480E-02
4.16700000E-01	5.13709375E-02	1.07286636E-02
4.17210000E-01	6.15996875E-02	1.06752530E-02
4.17720000E-01	6.07378125E-02	1.07080662E-02
4.18220000E-01	5.48178125E-02	1.07413078E-02
4.18730000E-01	5.82462500E-02	1.08245766E-02
4.19240000E-01	6.26512500E-02	1.08403435E-02
4.19740000E-01	5.52750000E-02	1.10306830E-02
4.20250000E-01	6.65968750E-02	1.10598179E-02
4.20750000E-01	7.12459375E-02	1.09957843E-02
4.21260000E-01	4.59846875E-02	1.10358608E-02
4.21770000E-01	6.27268750E-02	1.11077361E-02
4.22270000E-01	6.26271875E-02	1.12191199E-02
4.22780000E-01	5.21128125E-02	1.13169729E-02
4.23290000E-01	4.68531250E-02	1.13657761E-02
4.23790000E-01	5.55150000E-02	1.15835647E-02
4.24300000E-01	6.08715625E-02	1.15635006E-02
4.24810000E-01	5.09918750E-02	1.15076453E-02
4.25310000E-01	5.98946875E-02	1.16336060E-02
4.25820000E-01	4.12965625E-02	1.17563398E-02
4.26320000E-01	5.47837500E-02	1.18244654E-02
4.26830000E-01	5.33781250E-02	1.19025161E-02
4.27340000E-01	6.00100000E-02	1.20321917E-02
4.27840000E-01	6.56503125E-02	1.19633811E-02
4.28350000E-01	5.37059375E-02	1.21270615E-02
4.28860000E-01	4.92525000E-02	1.22862394E-02
4.29360000E-01	5.97896875E-02	1.24340184E-02
4.29870000E-01	5.50084375E-02	1.23200666E-02
4.30370000E-01	5.68503125E-02	1.24471001E-02
4.30880000E-01	5.43703125E-02	1.26286867E-02
4.31390000E-01	5.93815625E-02	1.26483462E-02
4.31890000E-01	6.21959375E-02	1.26032398E-02
4.32400000E-01	3.43340625E-02	1.29017081E-02
4.32910000E-01	4.82103125E-02	1.31358476E-02
4.33410000E-01	5.18162500E-02	1.29680385E-02
4.33920000E-01	5.60562500E-02	1.30872477E-02
4.34430000E-01	4.69018750E-02	1.33817116E-02
4.34930000E-01	5.52103125E-02	1.35394545E-02
4.35440000E-01	5.07618750E-02	1.33995797E-02
4.35940000E-01	4.49775000E-02	1.36199861E-02
4.36450000E-01	5.99915625E-02	1.36991411E-02
4.36960000E-01	4.16746875E-02	1.38584578E-02
4.37460000E-01	4.54656250E-02	1.38254415E-02
4.37970000E-01	5.51059375E-02	1.40679202E-02
4.38480000E-01	5.31890625E-02	1.39653388E-02
4.38980000E-01	3.26206250E-02	1.41739309E-02
4.39490000E-01	5.34781250E-02	1.45157856E-02
4.39990000E-01	5.62434375E-02	1.45454661E-02
