## Supplementary material for "Disordered proteins interact with the chemical environment to tune their protective function during drying": File S1: Tris Fit - 4.csv

#q**2_data	ln(I(q))_data	error_data	q**2_fit	ln(I(q))_fit	normalized_residual
0.00012996	0.5808865582705162	3.6215177995963534	0.00027126089999999993	1.0421661049361197	0.17676421695198158
0.0001418481	0.6576614851356923	2.9904055699725136	0.0002883204	1.033669485329202	-0.018560018219884098
0.00015425640000000002	1.056678565295164	1.5806984531423807	0.00030555039999999995	1.0250879468417207	-0.034040077942161615
0.00016692639999999997	1.072492319722486	0.8493979695760289	0.00032364009999999996	1.016078227934176	0.35605803344648995
0.00018036489999999998	1.0621079699725122	0.7141736451426035	0.00034224999999999994	1.0068094192807704	0.09487414703484409
0.00019432359999999998	1.134413289469807	0.5109172701606786	0.000361	0.9974708327084966	0.20021550442558173
0.0002085136	1.1150574329798049	0.355374319320177	0.0003806401	0.9876889247544638	0.041348288416789364
0.0002235025	1.0286195567730099	0.34782690847627407	0.00040080039999999996	0.9776479270545699	0.33274010342518695
0.00023901159999999998	1.0384400153599933	0.27570917873565676	0.0004210704	0.9675522923975038	-0.20093675540869113
0.00025472159999999995	1.0789824172487743	0.19634837605399044	0.0004422609	0.9569981953969828	-0.16792772681579873
0.00027126089999999993	1.069607305074037	0.15524182784896812	0.0004639716	0.9461850086506007	-0.08880229421195537
0.0002883204	1.0310628820271885	0.1404418503868173	0.0004857616	0.9353323259087424	0.04091731843670396
0.00030555039999999995	1.0210207400038787	0.1194828885160811	0.0005085025	0.9240060398617332	-0.5624072343010738
0.00032364009999999996	1.0479182743255198	0.08942375511976425	0.0005317636000000001	0.912420664068863	-0.7525683934332443
0.00034224999999999994	1.014093188828613	0.07677296476950277	0.0005550736000000001	0.9008109332422122	0.5280633108898539
0.000361	1.01110008810547	0.06807292689982068	0.0005793649	0.8887124581487149	0.28254821667094265
0.0003806401	0.9901047559722372	0.05842638982832729	0.0006041764	0.8763548933093566	-0.2805992244871877
0.00040080039999999996	0.9943681496299508	0.050250097307973654	0.0006295081	0.8637382387241369	0.20303480027355109
0.0004210704	0.9588556507788821	0.04328049191863062	0.0006548481000000001	0.851117450257928	-0.3918415404638262
0.0004422609	0.9503435799706224	0.0396278539139637	0.0006812100000000001	0.8379876963720814	0.8041406949407477
0.0004639716	0.9433766771819494	0.03162453733400566	0.0007080921	0.8245988527403736	0.04491527882360862
0.0004857616	0.9364825226520893	0.028110266930766747	0.0007349520999999999	0.8112210161893725	0.6507998574654823
0.0005085025	0.9088964856913938	0.026865860267812326	0.0007628644	0.7973190732570377	-1.1400261213871055
0.0005317636000000001	0.8946667129308187	0.02359114639009775	0.0007912968999999999	0.7831580405788416	0.20099119628293569
0.0005550736000000001	0.9120575807191433	0.021297914937470522
0.0005793649	0.8942965718834937	0.0197634010951201
0.0006041764	0.870995606136196	0.01909943686749318
0.0006295081	0.8673273527038708	0.01767733400825023
0.0006548481000000001	0.8446646164415034	0.016467967660565828
0.0006812100000000001	0.850688370392393	0.015794094367090134
0.0007080921	0.8252789742025934	0.015142318605898583
0.0007349520999999999	0.8204734807308859	0.014217066023257613
0.0007628644	0.7809321486674595	0.014374165891602246
0.0007912968999999999	0.7859592563353887	0.01393700723390759
0.0008196769	0.7653892483534863	0.013589246686052344
0.0008491395999999999	0.7438294488090403	0.013933687674312134
0.0008791224999999999	0.7428523117336613	0.013607908086764634
