## Supplementary material for "Disordered proteins interact with the chemical environment to tune their protective function during drying": File S1: 10S - 4.csv

Q	I(Q)	Error
1.14000000E-02	2.92296872E+02	1.47128027E+01
1.19100000E-02	1.99190333E+02	1.17071036E+01
1.24200000E-02	1.37798120E+02	9.67782738E+00
1.29200000E-02	9.14474658E+01	7.36931772E+00
1.34300000E-02	5.34032093E+01	5.15386774E+00
1.39400000E-02	3.76342228E+01	4.25686402E+00
1.44400000E-02	2.24107527E+01	2.76019028E+00
1.49500000E-02	1.45660357E+01	1.84127486E+00
1.54600000E-02	1.07691500E+01	1.32209010E+00
1.59600000E-02	8.56398900E+00	9.63132100E-01
1.64700000E-02	7.04538683E+00	7.23062934E-01
1.69800000E-02	5.77433833E+00	5.73590168E-01
1.74800000E-02	5.44109900E+00	4.61981986E-01
1.79900000E-02	4.72929267E+00	3.15924305E-01
1.85000000E-02	4.50400150E+00	2.39932545E-01
1.90000000E-02	4.31601733E+00	1.97482677E-01
1.95100000E-02	4.11173833E+00	1.50882237E-01
2.00200000E-02	3.98899100E+00	1.34772139E-01
2.05200000E-02	3.99623050E+00	1.12771713E-01
2.10300000E-02	3.93398100E+00	9.59293122E-02
2.15400000E-02	4.08570500E+00	8.70309340E-02
2.20400000E-02	3.93227000E+00	8.21441463E-02
2.25500000E-02	3.89438783E+00	7.26980146E-02
2.30600000E-02	3.81200533E+00	6.60069882E-02
2.35600000E-02	3.85810233E+00	6.06355430E-02
2.40700000E-02	3.76256617E+00	5.85754081E-02
2.45800000E-02	3.72586117E+00	5.38187140E-02
2.50900000E-02	3.69581417E+00	5.11509453E-02
2.55900000E-02	3.70841167E+00	4.98340851E-02
2.61000000E-02	3.63364400E+00	4.65649518E-02
2.66100000E-02	3.69417233E+00	4.61333412E-02
2.71100000E-02	3.56776133E+00	4.51287096E-02
2.76200000E-02	3.55082383E+00	4.35087076E-02
2.81300000E-02	3.56199050E+00	4.19432429E-02
2.86300000E-02	3.51421033E+00	4.17025898E-02
2.91400000E-02	3.45974067E+00	4.16086869E-02
2.96500000E-02	3.50241300E+00	4.02114137E-02
3.01500000E-02	3.50472850E+00	3.95188684E-02
3.06600000E-02	3.41434200E+00	3.88714288E-02
3.11700000E-02	3.40989350E+00	3.82825107E-02
3.16700000E-02	3.39282617E+00	3.76743670E-02
3.21800000E-02	3.37986583E+00	3.71321490E-02
3.26900000E-02	3.37626783E+00	3.70266889E-02
3.31900000E-02	3.24807367E+00	3.52749954E-02
3.37000000E-02	3.29938600E+00	3.59737422E-02
3.42100000E-02	3.21059333E+00	3.57246483E-02
3.47100000E-02	3.22018067E+00	3.49660963E-02
3.52200000E-02	3.17901017E+00	3.40175519E-02
3.57300000E-02	3.22690833E+00	3.44567136E-02
3.62300000E-02	3.15201267E+00	3.39359246E-02
3.67400000E-02	3.14765583E+00	3.35945018E-02
3.72500000E-02	3.10296100E+00	3.26992947E-02
3.77500000E-02	3.05957933E+00	3.20343699E-02
3.82600000E-02	3.07276000E+00	3.18698346E-02
3.87700000E-02	2.99100850E+00	3.15066360E-02
3.92700000E-02	3.01711483E+00	3.14965121E-02
3.97800000E-02	2.92677883E+00	3.15583349E-02
4.02900000E-02	2.93868383E+00	3.06262349E-02
4.08000000E-02	2.87805283E+00	3.05887045E-02
4.13000000E-02	2.84504350E+00	3.07322302E-02
4.18100000E-02	2.80358933E+00	3.02084965E-02
4.23200000E-02	2.80119483E+00	2.98558906E-02
4.28200000E-02	2.81667200E+00	2.95106963E-02
4.33300000E-02	2.76085467E+00	2.93102750E-02
4.38400000E-02	2.70459350E+00	2.88659166E-02
4.43400000E-02	2.69039067E+00	2.89072791E-02
4.48500000E-02	2.70301183E+00	2.87076484E-02
4.53600000E-02	2.67256767E+00	2.84442284E-02
4.58600000E-02	2.64634567E+00	2.82054852E-02
4.63700000E-02	2.61176483E+00	2.82992828E-02
4.68800000E-02	2.59898150E+00	2.77438440E-02
4.73800000E-02	2.62873633E+00	2.71823633E-02
4.78900000E-02	2.55691733E+00	2.71537684E-02
4.84000000E-02	2.54486117E+00	2.72079620E-02
4.89000000E-02	2.48695083E+00	2.68936371E-02
4.94100000E-02	2.50356083E+00	2.67339113E-02
4.99200000E-02	2.45854917E+00	2.63626432E-02
5.04200000E-02	2.40869733E+00	2.63723619E-02
5.09300000E-02	2.43858200E+00	2.58216624E-02
5.14400000E-02	2.38234867E+00	2.56423788E-02
5.19400000E-02	2.38615450E+00	2.53345740E-02
5.24500000E-02	2.37921467E+00	2.49259899E-02
5.29600000E-02	2.32451650E+00	2.48419612E-02
5.34600000E-02	2.30292800E+00	2.50098754E-02
5.39700000E-02	2.22978233E+00	2.48366297E-02
5.44800000E-02	2.25636833E+00	2.43815867E-02
5.49800000E-02	2.20244350E+00	2.42157592E-02
5.54900000E-02	2.19256850E+00	2.44302967E-02
5.60000000E-02	2.18095600E+00	2.41771595E-02
5.65000000E-02	2.18507983E+00	2.39535879E-02
5.70100000E-02	2.15582750E+00	2.37973810E-02
5.75200000E-02	2.13242667E+00	2.36507772E-02
5.80300000E-02	2.08917183E+00	2.35668133E-02
5.85300000E-02	2.11542083E+00	2.33466764E-02
5.90400000E-02	2.06611233E+00	2.36012891E-02
5.95500000E-02	2.04145983E+00	2.29672651E-02
6.00500000E-02	1.99784917E+00	2.29814422E-02
6.05600000E-02	1.99372100E+00	2.29441155E-02
6.10700000E-02	1.98694050E+00	2.28407192E-02
6.15700000E-02	1.96412800E+00	2.24512848E-02
6.20800000E-02	1.89239217E+00	2.25254196E-02
6.25900000E-02	1.93818233E+00	2.26013728E-02
6.30900000E-02	1.93283067E+00	2.22889569E-02
6.36000000E-02	1.88602067E+00	2.20791778E-02
6.41100000E-02	1.87268617E+00	2.21579081E-02
6.46100000E-02	1.83324917E+00	2.17655136E-02
6.51200000E-02	1.84807767E+00	2.18835223E-02
6.56300000E-02	1.83195417E+00	2.17783772E-02
6.61300000E-02	1.83307817E+00	2.18376912E-02
6.66400000E-02	1.75717067E+00	2.13102868E-02
6.71500000E-02	1.79054750E+00	2.13862557E-02
6.76500000E-02	1.77329017E+00	2.13847776E-02
6.81600000E-02	1.75823650E+00	2.11679190E-02
6.86700000E-02	1.73190600E+00	2.09868306E-02
6.91700000E-02	1.73025800E+00	2.09064125E-02
6.96800000E-02	1.70434733E+00	2.10611523E-02
7.01900000E-02	1.69760800E+00	2.07517174E-02
7.06900000E-02	1.68703133E+00	2.05549319E-02
7.12000000E-02	1.65519700E+00	2.07746225E-02
7.17100000E-02	1.66036800E+00	2.04884967E-02
7.22100000E-02	1.61984750E+00	2.03573604E-02
7.27200000E-02	1.59168883E+00	2.04648723E-02
7.32300000E-02	1.61225350E+00	2.02802818E-02
7.37300000E-02	1.60994017E+00	2.00692431E-02
7.42400000E-02	1.57150783E+00	1.99014769E-02
7.47500000E-02	1.56966483E+00	2.01516784E-02
7.52600000E-02	1.57165333E+00	1.97242150E-02
7.57600000E-02	1.55811433E+00	1.96875688E-02
7.62700000E-02	1.53488950E+00	1.95954994E-02
7.67800000E-02	1.52019233E+00	1.95394332E-02
7.72800000E-02	1.47976800E+00	1.93465447E-02
7.77900000E-02	1.52313000E+00	1.94394510E-02
7.83000000E-02	1.50804683E+00	1.92215431E-02
7.88000000E-02	1.45894233E+00	1.95018044E-02
7.93100000E-02	1.43802100E+00	1.93351840E-02
7.98200000E-02	1.40958067E+00	1.97059053E-02
8.03200000E-02	1.38967550E+00	1.95978138E-02
8.08300000E-02	1.38870367E+00	1.95383808E-02
8.13400000E-02	1.36622233E+00	1.96153546E-02
8.18400000E-02	1.32390433E+00	1.97741394E-02
8.23500000E-02	1.34365183E+00	1.94786122E-02
8.28600000E-02	1.30580950E+00	1.95821781E-02
8.33600000E-02	1.28965000E+00	1.99477102E-02
8.38700000E-02	1.27185550E+00	1.94767135E-02
8.43800000E-02	1.29269383E+00	1.95515160E-02
8.48800000E-02	1.24948983E+00	1.95007550E-02
8.53900000E-02	1.21108150E+00	1.97077665E-02
8.59000000E-02	1.20900183E+00	1.95084752E-02
8.64000000E-02	1.22847933E+00	1.94044239E-02
8.69100000E-02	1.20100950E+00	1.95566133E-02
8.74200000E-02	1.19489233E+00	1.95290663E-02
8.79200000E-02	1.22231133E+00	1.93493472E-02
8.84300000E-02	1.17324700E+00	1.93236558E-02
8.89400000E-02	1.14898317E+00	1.94170071E-02
8.94400000E-02	1.16197167E+00	1.92638005E-02
8.99500000E-02	1.13673767E+00	1.91177529E-02
9.04600000E-02	1.10576050E+00	1.94103686E-02
9.09600000E-02	1.08574500E+00	1.90905694E-02
9.14700000E-02	1.10180100E+00	1.87960378E-02
9.19800000E-02	1.10925100E+00	1.86730298E-02
9.24800000E-02	1.09610950E+00	1.88457183E-02
9.29900000E-02	1.13709633E+00	1.86652226E-02
9.35000000E-02	1.11110183E+00	1.87062465E-02
9.40100000E-02	1.13149533E+00	1.90991990E-02
9.45100000E-02	1.11498933E+00	1.89228624E-02
9.50200000E-02	1.13058050E+00	1.88491298E-02
9.55300000E-02	1.08688583E+00	1.88724711E-02
9.60300000E-02	1.11205967E+00	1.91312986E-02
9.65400000E-02	1.10769133E+00	1.89366086E-02
9.70500000E-02	1.10825433E+00	1.89716261E-02
9.75500000E-02	1.08275667E+00	1.90110366E-02
9.80600000E-02	1.08054100E+00	1.88088991E-02
9.85700000E-02	1.05724050E+00	1.88457411E-02
9.90700000E-02	1.07746600E+00	1.89141110E-02
9.95800000E-02	1.08753033E+00	1.89144113E-02
1.00090000E-01	1.07230317E+00	1.86571702E-02
1.00590000E-01	1.07311800E+00	1.86525708E-02
1.01100000E-01	1.03188150E+00	1.91143682E-02
1.01610000E-01	1.05310933E+00	1.88640240E-02
1.02110000E-01	1.06368900E+00	1.90117782E-02
1.02620000E-01	1.04756717E+00	1.91025459E-02
1.03130000E-01	1.04347667E+00	1.91183339E-02
1.03630000E-01	1.03529567E+00	1.85336692E-02
1.04140000E-01	1.04267000E+00	1.84018991E-02
1.04650000E-01	1.02106217E+00	1.84124389E-02
1.05150000E-01	1.02866850E+00	1.80520088E-02
1.05660000E-01	1.00664000E+00	1.81220270E-02
1.06170000E-01	9.81796167E-01	1.82553482E-02
1.06670000E-01	1.00054983E+00	1.81500334E-02
1.07180000E-01	9.97094667E-01	1.80458253E-02
1.07690000E-01	9.84393333E-01	1.78171411E-02
1.08190000E-01	9.85412833E-01	1.79046194E-02
1.08700000E-01	9.61802000E-01	1.74151179E-02
1.09210000E-01	9.54161333E-01	1.74205737E-02
1.09710000E-01	9.46732667E-01	1.75178336E-02
1.10220000E-01	9.38338333E-01	1.71363155E-02
1.10730000E-01	9.22868833E-01	1.71418086E-02
1.11230000E-01	9.18468500E-01	1.71185335E-02
1.11740000E-01	9.44603000E-01	1.71060189E-02
1.12250000E-01	9.37930167E-01	1.68014539E-02
1.12750000E-01	8.95860667E-01	1.67577238E-02
1.13260000E-01	9.09882000E-01	1.69104607E-02
1.13770000E-01	9.25898000E-01	1.66628047E-02
1.14280000E-01	8.95502333E-01	1.65294331E-02
1.14780000E-01	9.16120833E-01	1.66057555E-02
1.15290000E-01	8.85774833E-01	1.64729197E-02
1.15800000E-01	8.80556500E-01	1.63071612E-02
1.16300000E-01	8.70415667E-01	1.63360924E-02
1.16810000E-01	8.74882333E-01	1.64073690E-02
1.17320000E-01	8.47874667E-01	1.60222638E-02
1.17820000E-01	8.29800833E-01	1.61531068E-02
1.18330000E-01	8.50241000E-01	1.60030282E-02
1.18840000E-01	8.66541333E-01	1.61315590E-02
1.19340000E-01	8.30804000E-01	1.58937434E-02
1.19850000E-01	8.31653833E-01	1.58143983E-02
1.20360000E-01	8.36756167E-01	1.58998309E-02
1.20860000E-01	8.40036167E-01	1.57203418E-02
1.21370000E-01	8.34133167E-01	1.56922918E-02
1.21880000E-01	8.49018667E-01	1.56990027E-02
1.22380000E-01	8.27354833E-01	1.55614442E-02
1.22890000E-01	8.07925167E-01	1.54876956E-02
1.23400000E-01	8.16627000E-01	1.54974385E-02
1.23900000E-01	7.85109500E-01	1.55193104E-02
1.24410000E-01	7.77975000E-01	1.52629273E-02
1.24920000E-01	8.09213333E-01	1.53435235E-02
1.25420000E-01	7.91427833E-01	1.53620479E-02
1.25930000E-01	7.83023333E-01	1.51916713E-02
1.26440000E-01	7.98530667E-01	1.49590716E-02
1.26940000E-01	7.80312500E-01	1.49579939E-02
1.27450000E-01	7.81140833E-01	1.50667917E-02
1.27960000E-01	7.68466333E-01	1.49205823E-02
1.28460000E-01	7.70786500E-01	1.49545072E-02
1.28970000E-01	7.64911333E-01	1.48046207E-02
1.29480000E-01	7.55342500E-01	1.46941547E-02
1.29980000E-01	7.18847833E-01	1.46843284E-02
1.30490000E-01	7.39793833E-01	1.47886929E-02
1.31000000E-01	7.40471167E-01	1.47589656E-02
1.31500000E-01	6.97321833E-01	1.45617963E-02
1.32010000E-01	7.24856000E-01	1.44853545E-02
1.32520000E-01	7.19147333E-01	1.45086504E-02
1.33020000E-01	7.41772167E-01	1.44652915E-02
1.33530000E-01	7.19769667E-01	1.42922470E-02
1.34040000E-01	7.28614667E-01	1.42863159E-02
1.34540000E-01	7.13297167E-01	1.43118362E-02
1.35050000E-01	7.20590333E-01	1.42312452E-02
1.35560000E-01	7.07486333E-01	1.41844468E-02
1.36060000E-01	7.05630333E-01	1.42249234E-02
1.36570000E-01	6.82426167E-01	1.41919234E-02
1.37080000E-01	6.93284333E-01	1.42245507E-02
1.37580000E-01	7.13428500E-01	1.41159357E-02
1.38090000E-01	6.97897333E-01	1.40879485E-02
1.38600000E-01	6.92588167E-01	1.40030350E-02
1.39110000E-01	7.23322167E-01	1.39643828E-02
1.39610000E-01	6.84274167E-01	1.39734851E-02
1.40120000E-01	6.57545333E-01	1.39517222E-02
1.40630000E-01	6.41573167E-01	1.37810725E-02
1.41130000E-01	6.69082167E-01	1.37456652E-02
1.41640000E-01	6.61535833E-01	1.36691959E-02
1.42150000E-01	6.74229333E-01	1.37348691E-02
1.42650000E-01	6.43237500E-01	1.37074928E-02
1.43160000E-01	6.62450833E-01	1.36960267E-02
1.43670000E-01	6.55586000E-01	1.36178543E-02
1.44170000E-01	6.44806833E-01	1.35942196E-02
1.44680000E-01	6.44416833E-01	1.35350060E-02
1.45190000E-01	6.39277167E-01	1.35434892E-02
1.45690000E-01	6.37920500E-01	1.35053078E-02
1.46200000E-01	6.42747333E-01	1.34886462E-02
1.46710000E-01	6.25735333E-01	1.34807831E-02
1.47210000E-01	6.34123833E-01	1.34118875E-02
1.47720000E-01	6.07843000E-01	1.34060964E-02
1.48230000E-01	6.04217667E-01	1.33704226E-02
1.48730000E-01	6.12844667E-01	1.33332604E-02
1.49240000E-01	6.00092333E-01	1.33276798E-02
1.49750000E-01	5.89681833E-01	1.32588188E-02
1.50250000E-01	5.96406500E-01	1.32566381E-02
1.50760000E-01	6.06702333E-01	1.31941257E-02
1.51270000E-01	5.92481833E-01	1.31594702E-02
1.51770000E-01	6.01735500E-01	1.31974788E-02
1.52280000E-01	5.87290333E-01	1.31155698E-02
1.52790000E-01	6.03300167E-01	1.30468776E-02
1.53290000E-01	5.75776333E-01	1.29514451E-02
1.53800000E-01	5.95627167E-01	1.30299016E-02
1.54310000E-01	5.83368000E-01	1.29423463E-02
1.54810000E-01	5.86434500E-01	1.29169634E-02
1.55320000E-01	5.67487167E-01	1.28892251E-02
1.55830000E-01	5.60058167E-01	1.28661012E-02
1.56330000E-01	5.61302333E-01	1.27830897E-02
1.56840000E-01	5.67504333E-01	1.27881003E-02
1.57350000E-01	5.47309500E-01	1.28806108E-02
1.57850000E-01	5.73931667E-01	1.28026761E-02
1.58360000E-01	5.62723333E-01	1.25573115E-02
1.58870000E-01	5.72284833E-01	1.26362084E-02
1.59370000E-01	5.32581500E-01	1.26721178E-02
1.59880000E-01	5.48072500E-01	1.25111507E-02
1.60390000E-01	5.45487833E-01	1.25085311E-02
1.60890000E-01	5.36840833E-01	1.25977740E-02
1.61400000E-01	5.18478333E-01	1.25641918E-02
1.61910000E-01	5.39528833E-01	1.25002896E-02
1.62410000E-01	5.34823000E-01	1.24359302E-02
1.62920000E-01	5.25014667E-01	1.24820948E-02
1.63430000E-01	5.39738000E-01	1.24023419E-02
1.63930000E-01	5.17232000E-01	1.23170510E-02
1.64440000E-01	5.26161000E-01	1.24568533E-02
1.64950000E-01	5.20860500E-01	1.23040083E-02
1.65450000E-01	5.35561667E-01	1.22760564E-02
1.65960000E-01	5.16810500E-01	1.22966722E-02
1.66470000E-01	5.05530500E-01	1.22708515E-02
1.66970000E-01	5.05843000E-01	1.22006839E-02
1.67480000E-01	4.80376333E-01	1.23021897E-02
1.67990000E-01	4.75354833E-01	1.23887891E-02
1.68490000E-01	4.84866167E-01	1.24050386E-02
1.69000000E-01	4.89394833E-01	1.24220074E-02
1.69510000E-01	4.64940833E-01	1.24782138E-02
1.70010000E-01	4.54349000E-01	1.25265556E-02
1.70520000E-01	4.66320167E-01	1.24322090E-02
1.71030000E-01	4.57147833E-01	1.25154657E-02
1.71530000E-01	4.57354500E-01	1.25459100E-02
1.72040000E-01	4.52788000E-01	1.25065633E-02
1.72550000E-01	4.35392000E-01	1.24613159E-02
1.73050000E-01	4.31764500E-01	1.25138754E-02
1.73560000E-01	4.36312500E-01	1.25819730E-02
1.74070000E-01	4.35964167E-01	1.25280709E-02
1.74570000E-01	4.26087333E-01	1.24968792E-02
1.75080000E-01	4.08179500E-01	1.25818672E-02
1.75590000E-01	4.15722000E-01	1.24975424E-02
1.76100000E-01	4.06705000E-01	1.24863176E-02
1.76600000E-01	4.16982667E-01	1.25268177E-02
1.77110000E-01	3.86388167E-01	1.25579830E-02
1.77620000E-01	4.05570833E-01	1.24311504E-02
1.78120000E-01	3.96028833E-01	1.25043620E-02
1.78630000E-01	3.85785000E-01	1.25714924E-02
1.79140000E-01	3.98252833E-01	1.24774135E-02
1.79640000E-01	3.74710000E-01	1.23644478E-02
1.80150000E-01	3.96639667E-01	1.24143828E-02
1.80660000E-01	3.90761000E-01	1.24716359E-02
1.81160000E-01	3.73459833E-01	1.23267529E-02
1.81670000E-01	3.77651167E-01	1.25407181E-02
1.82180000E-01	3.75915167E-01	1.27362871E-02
1.82680000E-01	3.59619167E-01	1.26920881E-02
1.83190000E-01	3.68969167E-01	1.27596713E-02
1.83700000E-01	3.79489000E-01	1.28289495E-02
1.84200000E-01	3.72907667E-01	1.28981346E-02
1.84710000E-01	3.63829333E-01	1.28204853E-02
1.85220000E-01	3.60246167E-01	1.28824807E-02
1.85720000E-01	3.48529833E-01	1.29255059E-02
1.86230000E-01	3.56867833E-01	1.29643087E-02
1.86740000E-01	3.46145500E-01	1.29795503E-02
1.87240000E-01	3.73860167E-01	1.30714575E-02
1.87750000E-01	3.55972333E-01	1.31568938E-02
1.88260000E-01	3.38876000E-01	1.30367971E-02
1.88760000E-01	3.67448167E-01	1.30614639E-02
1.89270000E-01	3.57997833E-01	1.31750042E-02
1.89780000E-01	3.45149500E-01	1.31089914E-02
1.90280000E-01	3.43657667E-01	1.31752055E-02
1.90790000E-01	3.60643333E-01	1.31857757E-02
1.91300000E-01	3.49607500E-01	1.32484133E-02
1.91800000E-01	3.21028667E-01	1.32009927E-02
1.92310000E-01	3.21269167E-01	1.32443435E-02
1.92820000E-01	3.34716333E-01	1.33393545E-02
1.93320000E-01	3.27155000E-01	1.33357197E-02
1.93830000E-01	3.22968333E-01	1.33104110E-02
1.94340000E-01	3.32371333E-01	1.32959007E-02
1.94840000E-01	3.07330500E-01	1.33727579E-02
1.95350000E-01	3.26743167E-01	1.32542368E-02
1.95860000E-01	3.26824333E-01	1.33460190E-02
1.96360000E-01	3.14197000E-01	1.34321085E-02
1.96870000E-01	3.12859000E-01	1.33451366E-02
1.97380000E-01	3.27263333E-01	1.33667962E-02
1.97880000E-01	3.15966667E-01	1.33605211E-02
1.98390000E-01	3.18546667E-01	1.34465723E-02
1.98900000E-01	3.17828167E-01	1.34364011E-02
1.99400000E-01	3.36176333E-01	1.33333760E-02
1.99910000E-01	2.80887500E-01	1.35207111E-02
2.00420000E-01	2.93391500E-01	1.33793530E-02
2.00920000E-01	2.93584500E-01	1.33698958E-02
2.01430000E-01	3.10846000E-01	1.34791987E-02
2.01940000E-01	2.92620167E-01	1.35694152E-02
2.02440000E-01	3.08467833E-01	1.33856872E-02
2.02950000E-01	2.82082000E-01	1.34839160E-02
2.03460000E-01	2.90195333E-01	1.35966405E-02
2.03960000E-01	2.85157667E-01	1.34602677E-02
2.04470000E-01	3.06824167E-01	1.34373499E-02
2.04980000E-01	2.92134000E-01	1.34552286E-02
2.05480000E-01	2.88378000E-01	1.35158065E-02
2.05990000E-01	2.87955167E-01	1.34210284E-02
2.06500000E-01	2.69992500E-01	1.34383079E-02
2.07000000E-01	2.80289833E-01	1.35577497E-02
2.07510000E-01	2.70142167E-01	1.34951374E-02
2.08020000E-01	2.74935167E-01	1.34417349E-02
2.08520000E-01	2.84471833E-01	1.35334687E-02
2.09030000E-01	2.79098333E-01	1.35224717E-02
2.09540000E-01	2.70997167E-01	1.32734449E-02
2.10040000E-01	2.73790500E-01	1.33081403E-02
2.10550000E-01	2.80905833E-01	1.34998517E-02
2.11060000E-01	2.72421333E-01	1.33604802E-02
2.11560000E-01	2.67460000E-01	1.33543499E-02
2.12070000E-01	2.50328000E-01	1.34516198E-02
2.12580000E-01	2.33263167E-01	1.35125953E-02
2.13080000E-01	2.66264333E-01	1.33645550E-02
2.13590000E-01	2.68737000E-01	1.34325624E-02
2.14100000E-01	2.48303667E-01	1.34443596E-02
2.14600000E-01	2.69222333E-01	1.34029679E-02
2.15110000E-01	2.58813833E-01	1.33325023E-02
2.15620000E-01	2.60813000E-01	1.34019766E-02
2.16120000E-01	2.59560500E-01	1.34550563E-02
2.16630000E-01	2.61761333E-01	1.32541016E-02
2.17140000E-01	2.64071500E-01	1.32544525E-02
2.17640000E-01	2.52559000E-01	1.34767041E-02
2.18150000E-01	2.49800333E-01	1.33323010E-02
2.18660000E-01	2.47682833E-01	1.32689707E-02
2.19160000E-01	2.53812667E-01	1.32890742E-02
2.19670000E-01	2.55528833E-01	1.33900103E-02
2.20180000E-01	2.65427000E-01	1.31895332E-02
2.20680000E-01	2.43146833E-01	1.31750344E-02
2.21190000E-01	2.73371000E-01	1.32874850E-02
2.21700000E-01	2.43109667E-01	1.31290236E-02
2.22200000E-01	2.63433833E-01	1.30759865E-02
2.22710000E-01	2.54301333E-01	1.30905513E-02
2.23220000E-01	2.35128833E-01	1.32154973E-02
2.23720000E-01	2.47847333E-01	1.29676530E-02
2.24230000E-01	2.28633000E-01	1.29581800E-02
2.24740000E-01	2.45676000E-01	1.30883262E-02
2.25240000E-01	2.58912500E-01	1.28845377E-02
2.25750000E-01	2.51592167E-01	1.28434375E-02
2.26260000E-01	2.49728167E-01	1.29675541E-02
2.26760000E-01	2.33413500E-01	1.29230277E-02
2.27270000E-01	2.51082833E-01	1.27705253E-02
2.27780000E-01	2.47879000E-01	1.28322011E-02
2.28280000E-01	2.34818500E-01	1.28547102E-02
2.28790000E-01	2.31420167E-01	1.26990472E-02
2.29300000E-01	2.48249500E-01	1.26491099E-02
2.29800000E-01	2.51029833E-01	1.27351366E-02
2.30310000E-01	2.34114333E-01	1.26597025E-02
2.30820000E-01	2.39275333E-01	1.23984470E-02
2.31320000E-01	2.57537500E-01	1.25424262E-02
2.31830000E-01	2.37024333E-01	1.25559084E-02
2.32340000E-01	2.34408833E-01	1.24305606E-02
2.32840000E-01	2.48726667E-01	1.24730409E-02
2.33350000E-01	2.61593333E-01	1.24112906E-02
2.33860000E-01	2.46325500E-01	1.24200911E-02
2.34360000E-01	2.46514500E-01	1.22608421E-02
2.34870000E-01	2.33485167E-01	1.22424524E-02
2.35380000E-01	2.31243000E-01	1.22582940E-02
2.35880000E-01	2.51564167E-01	1.21292089E-02
2.36390000E-01	2.32049333E-01	1.21685505E-02
2.36900000E-01	2.27594333E-01	1.22154630E-02
2.37400000E-01	2.28013500E-01	1.21971624E-02
2.37910000E-01	2.44013500E-01	1.20620574E-02
2.38420000E-01	2.35667167E-01	1.21066087E-02
2.38920000E-01	2.48334167E-01	1.21247758E-02
2.39430000E-01	2.41527667E-01	1.20408480E-02
2.39940000E-01	2.44410333E-01	1.20142355E-02
2.40440000E-01	2.22386333E-01	1.19944911E-02
2.40950000E-01	2.40199667E-01	1.20050559E-02
2.41450000E-01	2.46148833E-01	1.18941427E-02
2.41960000E-01	2.29542667E-01	1.19208401E-02
2.42470000E-01	2.39719000E-01	1.19941779E-02
2.42970000E-01	2.36251667E-01	1.18090110E-02
2.43480000E-01	2.29069167E-01	1.18951678E-02
2.43990000E-01	2.37585833E-01	1.18905735E-02
2.44490000E-01	2.39945833E-01	1.18043739E-02
2.45000000E-01	2.31106667E-01	1.17775756E-02
2.45510000E-01	2.09453167E-01	1.17687421E-02
2.46010000E-01	2.31242667E-01	1.17908708E-02
2.46520000E-01	2.36542167E-01	1.16731288E-02
2.47030000E-01	2.08414167E-01	1.16900325E-02
2.47530000E-01	2.18571667E-01	1.17179853E-02
2.48040000E-01	2.25559167E-01	1.16954577E-02
2.48550000E-01	2.41939167E-01	1.15846557E-02
2.49050000E-01	2.32281333E-01	1.16412890E-02
2.49560000E-01	2.38890333E-01	1.16370554E-02
2.50070000E-01	2.22734167E-01	1.14823202E-02
2.50570000E-01	2.29689000E-01	1.15473420E-02
2.51080000E-01	2.22411333E-01	1.15311957E-02
2.51590000E-01	2.21175333E-01	1.15598035E-02
2.52090000E-01	2.38485000E-01	1.14536196E-02
2.52600000E-01	2.18299167E-01	1.14466110E-02
2.53110000E-01	2.34547333E-01	1.14437504E-02
2.53610000E-01	2.17916833E-01	1.13685558E-02
2.54120000E-01	2.24731333E-01	1.13823664E-02
2.54630000E-01	2.14516333E-01	1.13817395E-02
2.55130000E-01	2.14595833E-01	1.13140499E-02
2.55640000E-01	1.98249333E-01	1.12004804E-02
2.56150000E-01	2.10470000E-01	1.12021501E-02
2.56650000E-01	2.28180833E-01	1.12137552E-02
2.57160000E-01	2.32243500E-01	1.11790120E-02
2.57670000E-01	2.04927833E-01	1.11440906E-02
2.58170000E-01	2.23561500E-01	1.11717941E-02
2.58680000E-01	2.08942500E-01	1.11463301E-02
2.59190000E-01	2.18139000E-01	1.11207687E-02
2.59690000E-01	2.15035500E-01	1.11243989E-02
2.60200000E-01	2.08427667E-01	1.10074124E-02
2.60710000E-01	2.09220167E-01	1.10117105E-02
2.61210000E-01	2.16144333E-01	1.09719672E-02
2.61720000E-01	2.06601833E-01	1.09634999E-02
2.62230000E-01	2.13064333E-01	1.09516258E-02
2.62730000E-01	2.19359333E-01	1.09621605E-02
2.63240000E-01	2.09257333E-01	1.09334069E-02
2.63750000E-01	2.10470667E-01	1.09026365E-02
2.64250000E-01	2.20645000E-01	1.09188295E-02
2.64760000E-01	2.18628500E-01	1.08917419E-02
2.65270000E-01	2.05869167E-01	1.08653727E-02
2.65770000E-01	2.06234833E-01	1.08794018E-02
2.66280000E-01	2.05221667E-01	1.08144318E-02
2.66790000E-01	2.21111000E-01	1.08062703E-02
2.67290000E-01	2.10185167E-01	1.08055104E-02
2.67800000E-01	2.07337167E-01	1.08538333E-02
2.68310000E-01	2.02750333E-01	1.07342101E-02
2.68810000E-01	2.12020167E-01	1.07229148E-02
2.69320000E-01	2.07933000E-01	1.07616476E-02
2.69830000E-01	2.05146500E-01	1.07208133E-02
2.70330000E-01	2.12592167E-01	1.07104986E-02
2.70840000E-01	2.15211000E-01	1.06984925E-02
2.71340000E-01	2.01045000E-01	1.06837509E-02
2.71850000E-01	1.85869000E-01	1.06142156E-02
2.72360000E-01	2.02008500E-01	1.06258934E-02
2.72860000E-01	2.09667500E-01	1.06695238E-02
2.73370000E-01	2.16255333E-01	1.06459138E-02
2.73880000E-01	1.97538667E-01	1.05532214E-02
2.74380000E-01	2.04206167E-01	1.05516933E-02
2.74890000E-01	1.97082167E-01	1.05620406E-02
2.75400000E-01	2.04181667E-01	1.05096202E-02
2.75900000E-01	2.04134167E-01	1.04786380E-02
2.76410000E-01	2.08147000E-01	1.05182017E-02
2.76920000E-01	2.00958333E-01	1.05081629E-02
2.77420000E-01	1.85026167E-01	1.04237005E-02
2.77930000E-01	1.93640000E-01	1.04503372E-02
2.78440000E-01	1.87767167E-01	1.04624818E-02
2.78940000E-01	1.82229000E-01	1.03824395E-02
2.79450000E-01	1.84961500E-01	1.04308179E-02
2.79960000E-01	1.82389333E-01	1.04968950E-02
2.80460000E-01	1.87540833E-01	1.04089231E-02
2.80970000E-01	1.97749000E-01	1.03563776E-02
2.81480000E-01	1.80462500E-01	1.03592038E-02
2.81980000E-01	1.86302667E-01	1.03777300E-02
2.82490000E-01	1.91462500E-01	1.02835581E-02
2.83000000E-01	1.75504333E-01	1.03651941E-02
2.83500000E-01	1.62540500E-01	1.03858635E-02
2.84010000E-01	1.76683500E-01	1.03458774E-02
2.84520000E-01	1.86410667E-01	1.03171093E-02
2.85020000E-01	1.96675500E-01	1.03352344E-02
2.85530000E-01	1.75685500E-01	1.03060746E-02
2.86040000E-01	1.69716333E-01	1.02482852E-02
2.86540000E-01	1.78543833E-01	1.02461819E-02
2.87050000E-01	1.70248333E-01	1.02894322E-02
2.87560000E-01	1.92293000E-01	1.02569446E-02
2.88060000E-01	1.77911167E-01	1.02546245E-02
2.88570000E-01	1.74922667E-01	1.03226525E-02
2.89080000E-01	1.51132667E-01	1.02938877E-02
2.89580000E-01	1.67282000E-01	1.02581865E-02
2.90090000E-01	1.75969833E-01	1.02858888E-02
2.90590000E-01	1.59846000E-01	1.02793030E-02
2.91100000E-01	1.73829167E-01	1.02545048E-02
2.91610000E-01	1.66002000E-01	1.02685668E-02
2.92110000E-01	1.65099000E-01	1.03015206E-02
2.92620000E-01	1.82973833E-01	1.03237442E-02
2.93130000E-01	1.75856000E-01	1.02441183E-02
2.93630000E-01	1.55575500E-01	1.02828186E-02
2.94140000E-01	1.69761667E-01	1.02975507E-02
2.94650000E-01	1.69118167E-01	1.02408893E-02
2.95150000E-01	1.74210500E-01	1.02469945E-02
2.95660000E-01	1.72522667E-01	1.02544025E-02
2.96170000E-01	1.75884333E-01	1.03184727E-02
2.96670000E-01	1.56687167E-01	1.02521530E-02
2.97180000E-01	1.77562833E-01	1.02267239E-02
2.97690000E-01	1.61377833E-01	1.02609691E-02
2.98190000E-01	1.58111333E-01	1.02679747E-02
2.98700000E-01	1.63287333E-01	1.02082454E-02
2.99210000E-01	1.68386500E-01	1.02414492E-02
2.99710000E-01	1.76564000E-01	1.02425934E-02
3.00220000E-01	1.54205333E-01	1.02042172E-02
3.00730000E-01	1.61596667E-01	1.01951573E-02
3.01230000E-01	1.66101833E-01	1.02011046E-02
3.01740000E-01	1.59789667E-01	1.02202562E-02
3.02250000E-01	1.76007500E-01	1.01776431E-02
3.02750000E-01	1.88153167E-01	1.01363589E-02
3.03260000E-01	1.61874667E-01	1.01774557E-02
3.03770000E-01	1.44258000E-01	1.01049469E-02
3.04270000E-01	1.66114500E-01	1.01248583E-02
3.04780000E-01	1.72255667E-01	1.00834680E-02
3.05290000E-01	1.59187167E-01	1.01632918E-02
3.05790000E-01	1.66338667E-01	1.00762360E-02
3.06300000E-01	1.58228667E-01	1.00106420E-02
3.06800000E-01	1.56377333E-01	1.00768144E-02
3.07310000E-01	1.66155333E-01	1.01627946E-02
3.07820000E-01	1.57063500E-01	1.01198269E-02
3.08320000E-01	1.60969333E-01	1.02270327E-02
3.08830000E-01	1.61828500E-01	1.02713132E-02
3.09340000E-01	1.67436000E-01	1.01928670E-02
3.09840000E-01	1.64388500E-01	1.02038871E-02
3.10350000E-01	1.57370333E-01	1.03133118E-02
3.10860000E-01	1.82168000E-01	1.02489267E-02
3.11360000E-01	1.52835500E-01	1.03415710E-02
3.11870000E-01	1.65504333E-01	1.04140640E-02
3.12380000E-01	1.71564500E-01	1.05329011E-02
3.12880000E-01	1.64702833E-01	1.05140679E-02
3.13390000E-01	1.68132167E-01	1.05794820E-02
3.13900000E-01	1.72400000E-01	1.06392079E-02
3.14400000E-01	1.54277333E-01	1.06778657E-02
3.14910000E-01	1.63184500E-01	1.07284062E-02
3.15420000E-01	1.78468000E-01	1.06952981E-02
3.15920000E-01	1.80935333E-01	1.08251662E-02
3.16430000E-01	1.85614833E-01	1.08300919E-02
3.16940000E-01	1.77114167E-01	1.08032960E-02
3.17440000E-01	1.69166667E-01	1.08777033E-02
3.17950000E-01	1.59898833E-01	1.09229157E-02
3.18450000E-01	1.84826000E-01	1.08427897E-02
3.18960000E-01	1.56377333E-01	1.08410337E-02
3.19470000E-01	1.55481000E-01	1.09333038E-02
3.19970000E-01	1.57870000E-01	1.08599575E-02
3.20480000E-01	1.75659500E-01	1.08993094E-02
3.20990000E-01	1.83124500E-01	1.11453231E-02
3.21490000E-01	1.64296667E-01	1.09857490E-02
3.22000000E-01	1.63259833E-01	1.08825227E-02
3.22510000E-01	1.87682500E-01	1.08836514E-02
3.23010000E-01	1.72568833E-01	1.09682223E-02
3.23520000E-01	1.79891500E-01	1.09084129E-02
3.24030000E-01	1.82521167E-01	1.08832838E-02
3.24530000E-01	1.81762000E-01	1.09305920E-02
3.25040000E-01	1.92141667E-01	1.09896888E-02
3.25550000E-01	1.64874500E-01	1.08938763E-02
3.26050000E-01	1.89026167E-01	1.09833749E-02
3.26560000E-01	1.70609167E-01	1.09532824E-02
3.27070000E-01	1.78384333E-01	1.09440313E-02
3.27570000E-01	1.86937833E-01	1.09525036E-02
3.28080000E-01	1.89402500E-01	1.09630517E-02
3.28590000E-01	1.78204833E-01	1.10785042E-02
3.29090000E-01	1.78213000E-01	1.09148372E-02
3.29600000E-01	1.65888833E-01	1.10270384E-02
3.30100000E-01	1.79414333E-01	1.10890254E-02
3.30610000E-01	1.50726500E-01	1.10325947E-02
3.31120000E-01	1.62309000E-01	1.10441480E-02
3.31620000E-01	1.86114167E-01	1.10842436E-02
3.32130000E-01	1.71468167E-01	1.11036550E-02
3.32640000E-01	1.88584167E-01	1.10836883E-02
3.33140000E-01	1.77264833E-01	1.10953334E-02
3.33650000E-01	1.86890500E-01	1.11915563E-02
3.34160000E-01	1.72276000E-01	1.11704192E-02
3.34660000E-01	1.80741500E-01	1.10955888E-02
3.35170000E-01	1.88389333E-01	1.11161293E-02
3.35680000E-01	1.68543167E-01	1.11848229E-02
3.36180000E-01	2.06507000E-01	1.11935740E-02
3.36690000E-01	1.89249167E-01	1.11286138E-02
3.37200000E-01	1.68023333E-01	1.12092034E-02
3.37700000E-01	1.77856167E-01	1.12508024E-02
3.38210000E-01	1.74584667E-01	1.11422127E-02
3.38720000E-01	1.73415333E-01	1.11781855E-02
3.39220000E-01	1.66502500E-01	1.12559635E-02
3.39730000E-01	1.89320500E-01	1.12210534E-02
3.40230000E-01	1.95918500E-01	1.12057061E-02
3.40740000E-01	1.91795500E-01	1.12495743E-02
3.41250000E-01	1.78093333E-01	1.13099171E-02
3.41750000E-01	1.83517667E-01	1.12406723E-02
3.42260000E-01	1.85486333E-01	1.12649816E-02
3.42770000E-01	1.77161500E-01	1.13286943E-02
3.43270000E-01	1.84997000E-01	1.12293648E-02
3.43780000E-01	1.87730000E-01	1.12199024E-02
3.44290000E-01	1.80033000E-01	1.12956755E-02
3.44790000E-01	1.68529167E-01	1.13917754E-02
3.45300000E-01	1.77767500E-01	1.12434209E-02
3.45810000E-01	1.75116500E-01	1.12823898E-02
3.46310000E-01	1.93389833E-01	1.13952434E-02
3.46820000E-01	1.83406333E-01	1.13929742E-02
3.47330000E-01	1.85095500E-01	1.13068282E-02
3.47830000E-01	1.87780667E-01	1.13687452E-02
3.48340000E-01	1.86685000E-01	1.14627086E-02
3.48840000E-01	1.78637667E-01	1.12806237E-02
3.49350000E-01	1.63623333E-01	1.13398004E-02
3.49860000E-01	1.91041500E-01	1.13818749E-02
3.50360000E-01	1.80039167E-01	1.13769601E-02
3.50870000E-01	2.09397167E-01	1.12773555E-02
3.51380000E-01	1.98191167E-01	1.13786681E-02
3.51880000E-01	1.79015833E-01	1.14282933E-02
3.52390000E-01	1.91073667E-01	1.13286809E-02
3.52900000E-01	2.01162333E-01	1.12757007E-02
3.53400000E-01	1.99847667E-01	1.13296174E-02
3.53910000E-01	1.59114500E-01	1.13920046E-02
3.54420000E-01	1.67389833E-01	1.12178834E-02
3.54920000E-01	1.92133667E-01	1.11199362E-02
3.55430000E-01	1.69142333E-01	1.09472615E-02
3.55940000E-01	1.62934167E-01	1.09323383E-02
3.56440000E-01	1.65083000E-01	1.07529613E-02
3.56950000E-01	1.74368167E-01	1.08081321E-02
3.57450000E-01	1.74231333E-01	1.07448455E-02
3.57960000E-01	1.67468833E-01	1.05419458E-02
3.58470000E-01	1.66525333E-01	1.07007093E-02
3.58970000E-01	1.72094667E-01	1.07969517E-02
3.59480000E-01	1.65064667E-01	1.07876314E-02
3.59990000E-01	1.66162667E-01	1.08169575E-02
3.60490000E-01	1.59595667E-01	1.08707713E-02
3.61000000E-01	1.74743333E-01	1.09681253E-02
3.61510000E-01	1.76389333E-01	1.09304852E-02
3.62010000E-01	1.64497833E-01	1.09083126E-02
3.62520000E-01	1.61631000E-01	1.10617833E-02
3.63030000E-01	1.74996833E-01	1.09989774E-02
3.63530000E-01	1.53342500E-01	1.09281038E-02
3.64040000E-01	1.63115833E-01	1.10911237E-02
3.64550000E-01	1.57499167E-01	1.11476636E-02
3.65050000E-01	1.51038000E-01	1.10856859E-02
3.65560000E-01	1.67951167E-01	1.11032156E-02
3.66060000E-01	1.46422000E-01	1.11845219E-02
3.66570000E-01	1.59183167E-01	1.12407765E-02
3.67080000E-01	1.66699000E-01	1.11147870E-02
3.67580000E-01	1.65474667E-01	1.12645961E-02
3.68090000E-01	1.61058667E-01	1.13439352E-02
3.68600000E-01	1.65820000E-01	1.12977514E-02
3.69100000E-01	1.55594000E-01	1.13921147E-02
3.69610000E-01	1.56309833E-01	1.15064700E-02
3.70120000E-01	1.57997500E-01	1.15720821E-02
3.70620000E-01	1.51830000E-01	1.15678996E-02
3.71130000E-01	1.82086333E-01	1.17177979E-02
3.71640000E-01	1.51197667E-01	1.17869163E-02
3.72140000E-01	1.56963167E-01	1.16841460E-02
3.72650000E-01	1.60291500E-01	1.17171671E-02
3.73150000E-01	1.45961000E-01	1.17534683E-02
3.73660000E-01	1.48692500E-01	1.17598698E-02
3.74170000E-01	1.43633833E-01	1.16738809E-02
3.74670000E-01	1.52855667E-01	1.17454794E-02
3.75180000E-01	1.50746667E-01	1.18935446E-02
3.75690000E-01	1.52509667E-01	1.19316027E-02
3.76190000E-01	1.52314500E-01	1.18468026E-02
3.76700000E-01	1.56492333E-01	1.19842361E-02
3.77210000E-01	1.31982833E-01	1.20826634E-02
3.77710000E-01	1.55064333E-01	1.20175291E-02
3.78220000E-01	1.69031500E-01	1.21663041E-02
3.78730000E-01	1.58525667E-01	1.22460723E-02
3.79230000E-01	1.71778833E-01	1.23106238E-02
3.79740000E-01	1.66398333E-01	1.22135409E-02
3.80240000E-01	1.69274000E-01	1.23690588E-02
3.80750000E-01	1.59830667E-01	1.24658031E-02
3.81260000E-01	1.55280167E-01	1.24180717E-02
3.81760000E-01	1.74454500E-01	1.24299788E-02
3.82270000E-01	1.67945500E-01	1.25780663E-02
3.82780000E-01	1.56219667E-01	1.26906680E-02
3.83280000E-01	1.46591333E-01	1.25585130E-02
3.83790000E-01	1.58162333E-01	1.26756555E-02
3.84300000E-01	1.50713667E-01	1.27730085E-02
3.84800000E-01	1.35236000E-01	1.28134581E-02
3.85310000E-01	1.44964667E-01	1.27992109E-02
3.85820000E-01	1.38563000E-01	1.29570922E-02
3.86320000E-01	1.51924833E-01	1.29161920E-02
3.86830000E-01	1.36402667E-01	1.29960175E-02
3.87330000E-01	1.52921500E-01	1.30555078E-02
3.87840000E-01	1.42504333E-01	1.30839752E-02
3.88350000E-01	1.52454833E-01	1.31575187E-02
3.88850000E-01	1.45640333E-01	1.31433700E-02
3.89360000E-01	1.53398500E-01	1.33201260E-02
3.89870000E-01	1.33789500E-01	1.32638701E-02
3.90370000E-01	1.47795500E-01	1.34275302E-02
3.90880000E-01	1.41949500E-01	1.33336579E-02
3.91390000E-01	1.36228667E-01	1.35012000E-02
3.91890000E-01	1.33825833E-01	1.36371551E-02
3.92400000E-01	1.45848667E-01	1.36035855E-02
3.92900000E-01	1.28813833E-01	1.36269977E-02
3.93410000E-01	1.39009000E-01	1.37494905E-02
3.93920000E-01	1.27051167E-01	1.39567827E-02
3.94420000E-01	1.46155833E-01	1.38310207E-02
3.94930000E-01	1.35660833E-01	1.39071746E-02
3.95440000E-01	1.32551667E-01	1.39628931E-02
3.95940000E-01	1.27773000E-01	1.39884644E-02
3.96450000E-01	1.64576333E-01	1.47025187E-02
3.96960000E-01	1.43346833E-01	1.42328097E-02
3.97460000E-01	1.46282833E-01	1.42577159E-02
3.97970000E-01	1.44039667E-01	1.42193405E-02
3.98470000E-01	1.29872667E-01	1.44322802E-02
3.98980000E-01	1.15442000E-01	1.44427082E-02
3.99490000E-01	1.24398667E-01	1.45132164E-02
3.99990000E-01	1.37286000E-01	1.44616757E-02
4.00500000E-01	1.44620500E-01	1.46125080E-02
4.01010000E-01	1.40586500E-01	1.46786443E-02
4.01510000E-01	1.24750333E-01	1.45971268E-02
4.02020000E-01	1.23894167E-01	1.46682211E-02
4.02530000E-01	1.30669833E-01	1.48788104E-02
4.03030000E-01	1.53977167E-01	1.49693748E-02
4.03540000E-01	1.51990167E-01	1.48639202E-02
4.04050000E-01	1.40776667E-01	1.49352445E-02
4.04550000E-01	1.30380500E-01	1.50761191E-02
4.05060000E-01	1.42448333E-01	1.50174965E-02
4.05560000E-01	1.43817667E-01	1.50205744E-02
4.06070000E-01	1.25007333E-01	1.51026874E-02
4.06580000E-01	1.39080500E-01	1.53108620E-02
4.07080000E-01	1.49931333E-01	1.50946502E-02
4.07590000E-01	1.09089833E-01	1.51655950E-02
4.08100000E-01	1.39833833E-01	1.54438094E-02
4.08600000E-01	1.33240667E-01	1.53149068E-02
4.09110000E-01	1.27669333E-01	1.52929786E-02
4.09620000E-01	1.18095333E-01	1.53075747E-02
4.10120000E-01	1.24479500E-01	1.57537390E-02
4.10630000E-01	1.38737500E-01	1.52861299E-02
4.11130000E-01	1.24306667E-01	1.53886076E-02
4.11640000E-01	1.50138000E-01	1.57439992E-02
4.12150000E-01	1.29057167E-01	1.56337962E-02
4.12650000E-01	1.21944167E-01	1.53719364E-02
4.13160000E-01	1.37773833E-01	1.56555599E-02
4.13670000E-01	1.25829833E-01	1.58229894E-02
4.14170000E-01	1.43058500E-01	1.57590295E-02
4.14680000E-01	1.07847500E-01	1.56803664E-02
4.15180000E-01	1.33467833E-01	1.60276153E-02
4.15690000E-01	1.28778500E-01	1.60371827E-02
4.16200000E-01	1.37383667E-01	1.57241328E-02
4.16700000E-01	1.06486667E-01	1.59349815E-02
4.17210000E-01	1.43370000E-01	1.62453781E-02
4.17720000E-01	1.28058667E-01	1.59985482E-02
4.18220000E-01	1.10837500E-01	1.59798854E-02
4.18730000E-01	1.39776000E-01	1.61298576E-02
4.19240000E-01	1.16988833E-01	1.64938101E-02
4.19740000E-01	1.36579000E-01	1.61732595E-02
4.20250000E-01	1.33934667E-01	1.62359683E-02
4.20750000E-01	1.35985667E-01	1.67211241E-02
4.21260000E-01	1.33962500E-01	1.65310567E-02
4.21770000E-01	1.28454500E-01	1.62246568E-02
4.22270000E-01	1.47626333E-01	1.67838450E-02
4.22780000E-01	1.23595333E-01	1.70324722E-02
4.23290000E-01	1.17731167E-01	1.68285410E-02
4.23790000E-01	1.01424667E-01	1.67690364E-02
4.24300000E-01	1.32662333E-01	1.70927328E-02
4.24810000E-01	1.37855833E-01	1.76325760E-02
4.25310000E-01	1.11143500E-01	1.70742359E-02
4.25820000E-01	1.19538333E-01	1.73974696E-02
4.26320000E-01	1.21210500E-01	1.77797583E-02
4.26830000E-01	1.33750667E-01	1.76916309E-02
4.27340000E-01	1.26124667E-01	1.76589174E-02
4.27840000E-01	1.28947500E-01	1.76842831E-02
4.28350000E-01	1.65770833E-01	1.82068578E-02
4.28860000E-01	1.14783000E-01	1.81388141E-02
4.29360000E-01	1.28632833E-01	1.80318310E-02
4.29870000E-01	1.28332667E-01	1.85804859E-02
4.30370000E-01	1.29249167E-01	1.87263668E-02
4.30880000E-01	1.05606000E-01	1.83733011E-02
4.31390000E-01	1.19531500E-01	1.86924524E-02
4.31890000E-01	1.26927500E-01	1.93977113E-02
4.32400000E-01	1.05262000E-01	1.90280190E-02
4.32910000E-01	8.97335000E-02	1.90801561E-02
4.33410000E-01	9.51198333E-02	1.93147594E-02
4.33920000E-01	1.26946833E-01	1.99623501E-02
4.34430000E-01	1.36649667E-01	1.94375658E-02
4.34930000E-01	1.32702500E-01	1.98580534E-02
4.35440000E-01	9.39655000E-02	2.04531467E-02
4.35940000E-01	1.21693000E-01	2.02213730E-02
4.36450000E-01	9.87045000E-02	2.01809328E-02
4.36960000E-01	8.21766667E-02	2.04025869E-02
4.37460000E-01	1.08549333E-01	2.09120054E-02
4.37970000E-01	1.16346500E-01	2.08284956E-02
4.38480000E-01	1.27005500E-01	2.09583159E-02
4.38980000E-01	1.01795167E-01	2.14691694E-02
4.39490000E-01	1.00519667E-01	2.15747369E-02
4.39990000E-01	1.30630167E-01	2.14992221E-02
