## Supplementary material for "Disordered proteins interact with the chemical environment to tune their protective function during drying": File S1: 10S Fit - 4.csv

q**2_data	ln(I(q))_data	error_data	q**2_fit	ln(I(q))_fit	normalized_residual
0.00012996	5.677769970155498	0.050335135652165894	0.00034224999999999994	1.3850398940368767	2.2512509474441553
0.0001418481	5.294260817366618	0.058773452493299065	0.000361	1.3804453416729106	1.7896700245931807
0.00015425640000000002	4.92578971552568	0.07023192608154667	0.0003806401	1.375632676719122	1.0413600853537284
0.00016692639999999997	4.515764663499757	0.08058525898223708	0.00040080039999999996	1.370692540504548	0.3802097819196556
0.00018036489999999998	3.97787084403538	0.09650857700987006	0.0004210704	1.3657255230956098	0.695476662227351
0.00019432359999999998	3.6279138181692088	0.11311151662126012	0.0004422609	1.3605329437959497	0.3739603810577667
0.0002085136	3.1095408734454706	0.12316365831199974	0.0004639716	1.3552128932355039	2.454373162678689
0.0002235025	2.6786924944173767	0.12640878418521348	0.0004857616	1.3498734107815935	0.9259782601867809
0.00023901159999999998	2.3766855651196424	0.12276643044872144	0.0005085025	1.3443009171360618	0.8161607655676238
0.00025472159999999995	2.147566086280091	0.11246302393098849	0.0005317636000000001	1.3386009522297444	-0.025732201313316383
0.00027126089999999993	1.952373052762059	0.1026292737486166	0.0005550736000000001	1.3328890047308617	1.099896684785166
0.0002883204	1.753423675529145	0.09933435394917765	0.0005793649	1.3269365967394586	-0.11789490944739126
0.00030555039999999995	1.6939810625229663	0.08490600623831625	0.0006041764	1.3208567174872696	-0.3848283963754545
0.00032364009999999996	1.5537756493903947	0.06680159749841132	0.0006295081	1.3146493669742947	-0.5381767559567524
0.00034224999999999994	1.5049662238746342	0.05327097362198109	0.0006548481000000001	1.30843998260614	0.16101061534198022
0.000361	1.462333063452081	0.04575576539467649	0.0006812100000000001	1.301980189008079	-0.9164445545613769
0.0003806401	1.4138458912383252	0.03669548608272506	0.0007080921	1.2953929241492326	0.9099520659295505
0.00040080039999999996	1.3835383167161615	0.03378602240782943	0.0007349520999999999	1.2888110747361057	-1.3339170736634283
0.0004210704	1.3853515418054079	0.02821952162556152	0.0007628644	1.2819713667921735	-1.207179223095246
0.0004422609	1.3696518902653214	0.024384792965442763	0.0007912968999999999	1.2750041875874552	-0.39784117867437035
0.0004639716	1.4074942960406385	0.02130132597606917	0.0008196769	1.2680498731293561	-0.9467578962671485
0.0004857616	1.3692168672722889	0.02088975230022522	0.0008491395999999999	1.2608302508395521	-1.6327744363651504
0.0005085025	1.3595364996621204	0.018667379233137434	0.0008791224999999999	1.2534831572889624	-0.0026999047978483225
0.0005317636000000001	1.338155384881568	0.017315555041374837	0.0009090225	1.246156377785891	0.7056375985300963
0.0005550736000000001	1.3501754391015164	0.015716416468725982	0.0009400356	1.2385568411502155	-0.9286147176179314
0.0005793649	1.3251012157453927	0.015567940996510054	0.0009715689	1.230829833253754	-0.36953892645885267
0.0006041764	1.3152980107945578	0.01444463751913087	0.0010029888999999999	1.2231305887057107	-0.13214342448980784
0.0006295081	1.3072008729338473	0.013840237353257033	0.0010355524	1.2151511377241633	0.24438453669145652
0.0006548481000000001	1.3106036627566	0.013438121119309546	0.0010686360999999998	1.2070442154818304	0.8869256310120756
0.0006812100000000001	1.2902360014988354	0.012814946033330513	0.0011015760999999998	1.1989725058888148	-1.9254015267982945
0.0007080921	1.3067565329177064	0.012488139973467184	0.00113569	1.1906131405613958	0.2864535816608207
0.0007349520999999999	1.2719383215985547	0.012649027042747257	0.0011703240999999997	1.182126303973191	-1.4083202870333391
0.0007628644	1.2671796422919381	0.012253130452584252	0.0012047840999999998	1.1736821293352033	-0.39090963508535626
0.0007912968999999999	1.2703195178229252	0.011775225933473146	0.0012404484	1.1649428496619127	-0.7824712302687877
0.0008196769	1.2568148437884537	0.011866845140874611	0.0012766328999999999	1.1560760987278365	1.4467600224301091
0.0008491395999999999	1.2411936344301608	0.012026533470909756	0.0013126129	1.1472594590448764	0.07260824021701727
0.0008791224999999999	1.253452159520094	0.011481059959260041	0.0013498276	1.1381402650257142	0.7980736097836353
0.0009090225	1.2541130567159846	0.011275871561645804	0.0013875625	1.1288935997457663	0.3286379070052051
0.0009400356	1.2279847951019187	0.01138474961436753	0.0014250625	1.119704495017834	-0.1362975822159642
0.0009715689	1.2266810591361519	0.011226893354262146	0.0014638276000000002	1.1102053866528003	1.1927416968628644
0.0010029888999999999	1.2216632515590986	0.011104125326532944	0.0015031129	1.1005788070269809	-0.4716430262511977
0.0010355524	1.21783601442701	0.010986278997825534	0.0015421329	1.0910172372540763	1.2724806635070507
0.0010686360999999998	1.2167709081050617	0.010966751081634833	0.0015824484000000003	1.081138214543171	-0.671058856679374
0.0011015760999999998	1.178062102666204	0.010860281832944355	0.0016232841	1.0711317205714799	0.6553681794951486
0.00113569	1.1937363905549516	0.010903162653605674
0.0011703240999999997	1.166455759105945	0.011127117184583377
0.0012047840999999998	1.1694374656427966	0.010858426888045086
0.0012404484	1.156569879994224	0.010700674151064501
0.0012766328999999999	1.1715245065099735	0.010677933826363636
0.0013126129	1.148041190600079	0.010766430268328457
0.0013498276	1.146657995904051	0.010672863723242372
0.0013875625	1.132356816905145	0.010538094010329256
0.0014250625	1.118277433747158	0.010470187713344539
0.0014638276000000002	1.1225761805214562	0.010371729185953202
0.0015031129	1.0956106215026828	0.010533783492543247
0.0015421329	1.1043010215451674	0.010439281846908404
0.0015824484000000003	1.073902443984822	0.010782616884238807
0.0016232841	1.0779618053769295	0.010421752259487334
0.0016646400000000002	1.0571139659524558	0.010628263705242688
0.0017056900000000004	1.0455783574438289	0.010802024725201396
0.0017480761	1.0309005010046555	0.010774936299568875
