## Supplementary material for "Disordered proteins interact with the chemical environment to tune their protective function during drying": File S1: 10T - 4.csv

Q	I(Q)	Error
1.14000000E-02	3.52138912E+01	1.86158207E+01
1.19100000E-02	2.80868261E+01	1.47081340E+01
1.24200000E-02	2.33213676E+01	1.22215235E+01
1.29200000E-02	1.91982702E+01	9.35382984E+00
1.34300000E-02	1.64525152E+01	6.44948444E+00
1.39400000E-02	1.44797618E+01	5.39033426E+00
1.44400000E-02	1.27029977E+01	3.48733569E+00
1.49500000E-02	1.19274702E+01	2.36416185E+00
1.54600000E-02	1.15425915E+01	1.71505953E+00
1.59600000E-02	1.09213989E+01	1.25680242E+00
1.64700000E-02	1.04484641E+01	9.58542798E-01
1.69800000E-02	1.01819950E+01	7.69987690E-01
1.74800000E-02	1.01326483E+01	6.25343835E-01
1.79900000E-02	9.78230030E+00	4.31193640E-01
1.85000000E-02	9.64859848E+00	3.31300964E-01
1.90000000E-02	9.66684667E+00	2.74777107E-01
1.95100000E-02	9.63346485E+00	2.09689915E-01
2.00200000E-02	9.42675348E+00	1.85435540E-01
2.05200000E-02	9.33412530E+00	1.54086439E-01
2.10300000E-02	9.28425000E+00	1.29226729E-01
2.15400000E-02	9.23070182E+00	1.15311850E-01
2.20400000E-02	9.05614409E+00	1.07038483E-01
2.25500000E-02	8.91428197E+00	9.47297127E-02
2.30600000E-02	8.88597364E+00	8.49155414E-02
2.35600000E-02	8.88884152E+00	7.66679307E-02
2.40700000E-02	8.77928788E+00	7.32455753E-02
2.45800000E-02	8.62060833E+00	6.70328149E-02
2.50900000E-02	8.57236848E+00	6.29909976E-02
2.55900000E-02	8.68575561E+00	6.07534521E-02
2.61000000E-02	8.50515773E+00	5.70813527E-02
2.66100000E-02	8.43844258E+00	5.57910460E-02
2.71100000E-02	8.39551076E+00	5.52544656E-02
2.76200000E-02	8.28181545E+00	5.33056786E-02
2.81300000E-02	8.20221818E+00	5.13831558E-02
2.86300000E-02	8.17470727E+00	5.07995282E-02
2.91400000E-02	8.14450424E+00	5.01922357E-02
2.96500000E-02	8.06214576E+00	4.89845819E-02
3.01500000E-02	7.95352045E+00	4.74986781E-02
3.06600000E-02	7.95530803E+00	4.73927276E-02
3.11700000E-02	7.96372212E+00	4.65910922E-02
3.16700000E-02	7.80648106E+00	4.55475703E-02
3.21800000E-02	7.66761424E+00	4.50250824E-02
3.26900000E-02	7.66293470E+00	4.49995444E-02
3.31900000E-02	7.58971939E+00	4.31017999E-02
3.37000000E-02	7.44817273E+00	4.33134122E-02
3.42100000E-02	7.41572242E+00	4.34459162E-02
3.47100000E-02	7.41243712E+00	4.25635876E-02
3.52200000E-02	7.27639439E+00	4.14694037E-02
3.57300000E-02	7.31730015E+00	4.15407756E-02
3.62300000E-02	7.23256379E+00	4.13477325E-02
3.67400000E-02	7.17554591E+00	4.08201138E-02
3.72500000E-02	7.08965894E+00	3.97936481E-02
3.77500000E-02	7.03994136E+00	3.89833813E-02
3.82600000E-02	6.95472439E+00	3.88217866E-02
3.87700000E-02	6.87121667E+00	3.82794381E-02
3.92700000E-02	6.83371227E+00	3.84204537E-02
3.97800000E-02	6.79924985E+00	3.81612137E-02
4.02900000E-02	6.72532288E+00	3.70009074E-02
4.08000000E-02	6.64185227E+00	3.71103275E-02
4.13000000E-02	6.64791924E+00	3.73440854E-02
4.18100000E-02	6.45557621E+00	3.65183555E-02
4.23200000E-02	6.45768848E+00	3.60101413E-02
4.28200000E-02	6.42303712E+00	3.60183002E-02
4.33300000E-02	6.31352773E+00	3.53482914E-02
4.38400000E-02	6.24367545E+00	3.50066166E-02
4.43400000E-02	6.23970530E+00	3.52153673E-02
4.48500000E-02	6.16162439E+00	3.46936974E-02
4.53600000E-02	6.09786258E+00	3.43220577E-02
4.58600000E-02	6.02945076E+00	3.41154012E-02
4.63700000E-02	6.02551576E+00	3.43833184E-02
4.68800000E-02	5.95343197E+00	3.37554393E-02
4.73800000E-02	5.87687045E+00	3.30158380E-02
4.78900000E-02	5.80452485E+00	3.29088593E-02
4.84000000E-02	5.73477030E+00	3.29776594E-02
4.89000000E-02	5.68269970E+00	3.25572552E-02
4.94100000E-02	5.67274152E+00	3.23098788E-02
4.99200000E-02	5.58262530E+00	3.18516817E-02
5.04200000E-02	5.51092030E+00	3.17629919E-02
5.09300000E-02	5.48780258E+00	3.12664652E-02
5.14400000E-02	5.41657364E+00	3.11249714E-02
5.19400000E-02	5.36674364E+00	3.09154525E-02
5.24500000E-02	5.32925894E+00	3.01310011E-02
5.29600000E-02	5.31780364E+00	3.01415620E-02
5.34600000E-02	5.23369152E+00	3.03608295E-02
5.39700000E-02	5.12952076E+00	2.98697324E-02
5.44800000E-02	5.11993076E+00	2.92448502E-02
5.49800000E-02	5.03476242E+00	2.89949889E-02
5.54900000E-02	5.00369682E+00	2.95349651E-02
5.60000000E-02	4.91298288E+00	2.90546776E-02
5.65000000E-02	4.85026939E+00	2.91051513E-02
5.70100000E-02	4.80600152E+00	2.86427004E-02
5.75200000E-02	4.78538682E+00	2.83413404E-02
5.80300000E-02	4.67133591E+00	2.83812094E-02
5.85300000E-02	4.62017015E+00	2.82263066E-02
5.90400000E-02	4.61052030E+00	2.83244926E-02
5.95500000E-02	4.57902970E+00	2.75159987E-02
6.00500000E-02	4.50865652E+00	2.77122986E-02
6.05600000E-02	4.48753545E+00	2.77423210E-02
6.10700000E-02	4.41900000E+00	2.74399587E-02
6.15700000E-02	4.36994121E+00	2.70962076E-02
6.20800000E-02	4.34051076E+00	2.69082920E-02
6.25900000E-02	4.26664985E+00	2.71444866E-02
6.30900000E-02	4.26610833E+00	2.68358265E-02
6.36000000E-02	4.16615606E+00	2.65593019E-02
6.41100000E-02	4.13609288E+00	2.65487353E-02
6.46100000E-02	4.07625788E+00	2.61600684E-02
6.51200000E-02	4.06207439E+00	2.63165262E-02
6.56300000E-02	4.01180561E+00	2.59972926E-02
6.61300000E-02	3.98366152E+00	2.60607065E-02
6.66400000E-02	3.90927606E+00	2.55025963E-02
6.71500000E-02	3.90459545E+00	2.55828517E-02
6.76500000E-02	3.83842773E+00	2.55878404E-02
6.81600000E-02	3.85694106E+00	2.54618593E-02
6.86700000E-02	3.75440970E+00	2.51219782E-02
6.91700000E-02	3.74854061E+00	2.50864954E-02
6.96800000E-02	3.72506197E+00	2.51354936E-02
7.01900000E-02	3.65642682E+00	2.46911347E-02
7.06900000E-02	3.61362288E+00	2.44884995E-02
7.12000000E-02	3.59632455E+00	2.47271494E-02
7.17100000E-02	3.55778030E+00	2.45429193E-02
7.22100000E-02	3.51954924E+00	2.41969370E-02
7.27200000E-02	3.46516939E+00	2.44148376E-02
7.32300000E-02	3.46123985E+00	2.42577476E-02
7.37300000E-02	3.41808667E+00	2.38179701E-02
7.42400000E-02	3.37494364E+00	2.38382378E-02
7.47500000E-02	3.35971045E+00	2.40174413E-02
7.52600000E-02	3.32158197E+00	2.35690565E-02
7.57600000E-02	3.25351758E+00	2.34513901E-02
7.62700000E-02	3.27072152E+00	2.33935549E-02
7.67800000E-02	3.23545636E+00	2.32864989E-02
7.72800000E-02	3.20759409E+00	2.29859731E-02
7.77900000E-02	3.16523121E+00	2.31385153E-02
7.83000000E-02	3.14076515E+00	2.30112050E-02
7.88000000E-02	3.12541121E+00	2.31358704E-02
7.93100000E-02	3.07213470E+00	2.30370709E-02
7.98200000E-02	3.07288955E+00	2.35107082E-02
8.03200000E-02	3.00143167E+00	2.33835675E-02
8.08300000E-02	2.97799697E+00	2.32633499E-02
8.13400000E-02	2.94723788E+00	2.33548351E-02
8.18400000E-02	2.93196545E+00	2.35496647E-02
8.23500000E-02	2.89265864E+00	2.32776422E-02
8.28600000E-02	2.87856848E+00	2.32899847E-02
8.33600000E-02	2.82109773E+00	2.36949804E-02
8.38700000E-02	2.87708303E+00	2.34077597E-02
8.43800000E-02	2.81851606E+00	2.31943656E-02
8.48800000E-02	2.76379727E+00	2.33620655E-02
8.53900000E-02	2.74219076E+00	2.35436525E-02
8.59000000E-02	2.72211348E+00	2.31652625E-02
8.64000000E-02	2.69758333E+00	2.30552793E-02
8.69100000E-02	2.65290591E+00	2.34013539E-02
8.74200000E-02	2.67017394E+00	2.31773655E-02
8.79200000E-02	2.62324894E+00	2.29960259E-02
8.84300000E-02	2.60872318E+00	2.29535092E-02
8.89400000E-02	2.58642879E+00	2.33425164E-02
8.94400000E-02	2.57274091E+00	2.28784980E-02
8.99500000E-02	2.52771727E+00	2.28365319E-02
9.04600000E-02	2.54245712E+00	2.31216863E-02
9.09600000E-02	2.45211803E+00	2.28039874E-02
9.14700000E-02	2.43352227E+00	2.24588797E-02
9.19800000E-02	2.49365318E+00	2.23170795E-02
9.24800000E-02	2.42764364E+00	2.24670699E-02
9.29900000E-02	2.40292333E+00	2.21503692E-02
9.35000000E-02	2.35727439E+00	2.23079277E-02
9.40100000E-02	2.36198500E+00	2.26415478E-02
9.45100000E-02	2.34518030E+00	2.25048072E-02
9.50200000E-02	2.33149848E+00	2.22730727E-02
9.55300000E-02	2.32627985E+00	2.22998678E-02
9.60300000E-02	2.25279515E+00	2.25215060E-02
9.65400000E-02	2.24854758E+00	2.22233883E-02
9.70500000E-02	2.21760288E+00	2.24940796E-02
9.75500000E-02	2.20981394E+00	2.24237511E-02
9.80600000E-02	2.19488121E+00	2.21322339E-02
9.85700000E-02	2.15244152E+00	2.22370375E-02
9.90700000E-02	2.15903136E+00	2.23043961E-02
9.95800000E-02	2.13782273E+00	2.22768237E-02
1.00090000E-01	2.15641121E+00	2.19652504E-02
1.00590000E-01	2.09867682E+00	2.20950477E-02
1.01100000E-01	2.11845000E+00	2.25677585E-02
1.01610000E-01	2.04980242E+00	2.23057333E-02
1.02110000E-01	2.05158348E+00	2.23660098E-02
1.02620000E-01	2.04545273E+00	2.24921865E-02
1.03130000E-01	2.02919970E+00	2.25167816E-02
1.03630000E-01	1.97813758E+00	2.18756010E-02
1.04140000E-01	2.00745773E+00	2.17429654E-02
1.04650000E-01	1.97036545E+00	2.17990536E-02
1.05150000E-01	1.95436652E+00	2.13120312E-02
1.05660000E-01	1.92825227E+00	2.14031096E-02
1.06170000E-01	1.93705591E+00	2.16879293E-02
1.06670000E-01	1.92999667E+00	2.13128777E-02
1.07180000E-01	1.90586545E+00	2.12130425E-02
1.07690000E-01	1.87999364E+00	2.09999763E-02
1.08190000E-01	1.88966727E+00	2.11747350E-02
1.08700000E-01	1.88932152E+00	2.04667716E-02
1.09210000E-01	1.83806939E+00	2.07119814E-02
1.09710000E-01	1.86779970E+00	2.06177942E-02
1.10220000E-01	1.82941167E+00	2.01529876E-02
1.10730000E-01	1.83613803E+00	2.00980689E-02
1.11230000E-01	1.79051121E+00	2.00979542E-02
1.11740000E-01	1.77282606E+00	2.02332348E-02
1.12250000E-01	1.76423758E+00	1.97902406E-02
1.12750000E-01	1.79166955E+00	1.97106393E-02
1.13260000E-01	1.75616576E+00	1.98513131E-02
1.13770000E-01	1.72706833E+00	1.96540407E-02
1.14280000E-01	1.71143061E+00	1.94263043E-02
1.14780000E-01	1.71644924E+00	1.93977456E-02
1.15290000E-01	1.71021848E+00	1.93583201E-02
1.15800000E-01	1.65043273E+00	1.91343397E-02
1.16300000E-01	1.67043409E+00	1.91823279E-02
1.16810000E-01	1.65498939E+00	1.92759824E-02
1.17320000E-01	1.64746288E+00	1.89094879E-02
1.17820000E-01	1.65141909E+00	1.91314183E-02
1.18330000E-01	1.59927394E+00	1.88338703E-02
1.18840000E-01	1.63830212E+00	1.90139716E-02
1.19340000E-01	1.61293894E+00	1.87073399E-02
1.19850000E-01	1.53845318E+00	1.86078482E-02
1.20360000E-01	1.58699530E+00	1.86794582E-02
1.20860000E-01	1.58638000E+00	1.84900392E-02
1.21370000E-01	1.56974091E+00	1.84859869E-02
1.21880000E-01	1.57481182E+00	1.84573905E-02
1.22380000E-01	1.57290985E+00	1.83518408E-02
1.22890000E-01	1.53678242E+00	1.82769075E-02
1.23400000E-01	1.55185197E+00	1.83510302E-02
1.23900000E-01	1.50036727E+00	1.81766900E-02
1.24410000E-01	1.50942773E+00	1.79612314E-02
1.24920000E-01	1.51119091E+00	1.80234561E-02
1.25420000E-01	1.46700848E+00	1.81380121E-02
1.25930000E-01	1.50609712E+00	1.79379927E-02
1.26440000E-01	1.46425470E+00	1.76584632E-02
1.26940000E-01	1.47380061E+00	1.75550259E-02
1.27450000E-01	1.45202106E+00	1.77377100E-02
1.27960000E-01	1.45009682E+00	1.75335401E-02
1.28460000E-01	1.42887848E+00	1.76217356E-02
1.28970000E-01	1.41629955E+00	1.73960814E-02
1.29480000E-01	1.44064727E+00	1.72876889E-02
1.29980000E-01	1.42055152E+00	1.73560611E-02
1.30490000E-01	1.37964515E+00	1.73517932E-02
1.31000000E-01	1.39760439E+00	1.72872654E-02
1.31500000E-01	1.37515318E+00	1.71740843E-02
1.32010000E-01	1.39177182E+00	1.70455750E-02
1.32520000E-01	1.37123485E+00	1.70638919E-02
1.33020000E-01	1.35873848E+00	1.69779652E-02
1.33530000E-01	1.34665818E+00	1.68397311E-02
1.34040000E-01	1.35730894E+00	1.67739352E-02
1.34540000E-01	1.34367182E+00	1.68479119E-02
1.35050000E-01	1.32667485E+00	1.68024256E-02
1.35560000E-01	1.34001939E+00	1.66977842E-02
1.36060000E-01	1.27210091E+00	1.66244326E-02
1.36570000E-01	1.28695636E+00	1.66300880E-02
1.37080000E-01	1.32122864E+00	1.66897271E-02
1.37580000E-01	1.30150318E+00	1.65726953E-02
1.38090000E-01	1.28248636E+00	1.65869931E-02
1.38600000E-01	1.25592939E+00	1.64495716E-02
1.39110000E-01	1.28875848E+00	1.64012895E-02
1.39610000E-01	1.25757909E+00	1.64874588E-02
1.40120000E-01	1.24165303E+00	1.64141272E-02
1.40630000E-01	1.25731985E+00	1.61925429E-02
1.41130000E-01	1.22991848E+00	1.61746431E-02
1.41640000E-01	1.22799879E+00	1.60784750E-02
1.42150000E-01	1.23972788E+00	1.61654537E-02
1.42650000E-01	1.21683909E+00	1.61370269E-02
1.43160000E-01	1.22523167E+00	1.60975226E-02
1.43670000E-01	1.20960636E+00	1.60712100E-02
1.44170000E-01	1.20834348E+00	1.59957774E-02
1.44680000E-01	1.19025030E+00	1.59474683E-02
1.45190000E-01	1.17116439E+00	1.59855418E-02
1.45690000E-01	1.18093894E+00	1.58877933E-02
1.46200000E-01	1.16247742E+00	1.57698878E-02
1.46710000E-01	1.15649712E+00	1.58001423E-02
1.47210000E-01	1.17458409E+00	1.57791322E-02
1.47720000E-01	1.13710788E+00	1.57554262E-02
1.48230000E-01	1.15854955E+00	1.56908447E-02
1.48730000E-01	1.13215636E+00	1.56124337E-02
1.49240000E-01	1.11179212E+00	1.56995875E-02
1.49750000E-01	1.11907091E+00	1.55978948E-02
1.50250000E-01	1.13306576E+00	1.56198484E-02
1.50760000E-01	1.08912106E+00	1.55329431E-02
1.51270000E-01	1.11719318E+00	1.54779652E-02
1.51770000E-01	1.10073500E+00	1.55489345E-02
1.52280000E-01	1.06838455E+00	1.54894958E-02
1.52790000E-01	1.10939333E+00	1.54277465E-02
1.53290000E-01	1.08213803E+00	1.52277888E-02
1.53800000E-01	1.09222924E+00	1.53574705E-02
1.54310000E-01	1.06680045E+00	1.52278946E-02
1.54810000E-01	1.07075955E+00	1.52452999E-02
1.55320000E-01	1.04921045E+00	1.51461006E-02
1.55830000E-01	1.04814576E+00	1.51478292E-02
1.56330000E-01	1.05329515E+00	1.51069852E-02
1.56840000E-01	1.05603818E+00	1.50529362E-02
1.57350000E-01	1.02741848E+00	1.51603970E-02
1.57850000E-01	1.02858379E+00	1.50470528E-02
1.58360000E-01	1.03293909E+00	1.48210437E-02
1.58870000E-01	9.95073333E-01	1.48694531E-02
1.59370000E-01	1.04098333E+00	1.48999437E-02
1.59880000E-01	1.01808909E+00	1.48222228E-02
1.60390000E-01	1.00732909E+00	1.47385805E-02
1.60890000E-01	9.79416212E-01	1.48114711E-02
1.61400000E-01	9.79478939E-01	1.47666029E-02
1.61910000E-01	9.76453788E-01	1.47623885E-02
1.62410000E-01	9.70787727E-01	1.46911204E-02
1.62920000E-01	9.79423030E-01	1.47061875E-02
1.63430000E-01	9.72883636E-01	1.46337410E-02
1.63930000E-01	9.71139545E-01	1.45855925E-02
1.64440000E-01	9.61166818E-01	1.47136730E-02
1.64950000E-01	9.44918485E-01	1.45081466E-02
1.65450000E-01	9.36856061E-01	1.44827064E-02
1.65960000E-01	9.74629242E-01	1.45017790E-02
1.66470000E-01	9.38704545E-01	1.45360191E-02
1.66970000E-01	9.26320000E-01	1.43946103E-02
1.67480000E-01	9.07703788E-01	1.45659186E-02
1.67990000E-01	9.31257727E-01	1.46339857E-02
1.68490000E-01	9.19063485E-01	1.46279598E-02
1.69000000E-01	9.20889697E-01	1.47121099E-02
1.69510000E-01	8.87203333E-01	1.47080608E-02
1.70010000E-01	9.08375455E-01	1.48054942E-02
1.70520000E-01	8.87015303E-01	1.46640134E-02
1.71030000E-01	9.01288788E-01	1.47147313E-02
1.71530000E-01	8.77662576E-01	1.48067617E-02
1.72040000E-01	8.92492576E-01	1.48139393E-02
1.72550000E-01	8.63542727E-01	1.47245082E-02
1.73050000E-01	8.94447576E-01	1.47885403E-02
1.73560000E-01	8.76881667E-01	1.48902414E-02
1.74070000E-01	8.57321970E-01	1.47373413E-02
1.74570000E-01	8.67197273E-01	1.47867143E-02
1.75080000E-01	8.45520758E-01	1.48318037E-02
1.75590000E-01	8.37077121E-01	1.48156704E-02
1.76100000E-01	8.41669091E-01	1.47274689E-02
1.76600000E-01	8.19693485E-01	1.48126488E-02
1.77110000E-01	8.19435455E-01	1.48887841E-02
1.77620000E-01	8.70078485E-01	1.47455957E-02
1.78120000E-01	8.07976364E-01	1.47183577E-02
1.78630000E-01	8.31847424E-01	1.48745741E-02
1.79140000E-01	8.01135606E-01	1.47803012E-02
1.79640000E-01	8.01180758E-01	1.46339960E-02
1.80150000E-01	8.05848485E-01	1.46791006E-02
1.80660000E-01	8.00510152E-01	1.47492555E-02
1.81160000E-01	7.93763030E-01	1.45833986E-02
1.81670000E-01	7.82475455E-01	1.48724871E-02
1.82180000E-01	7.69151061E-01	1.51152089E-02
1.82680000E-01	7.93123788E-01	1.49899555E-02
1.83190000E-01	7.74309848E-01	1.50416977E-02
1.83700000E-01	7.78279697E-01	1.51284345E-02
1.84200000E-01	7.71535000E-01	1.52263788E-02
1.84710000E-01	7.62731364E-01	1.51707067E-02
1.85220000E-01	7.68986667E-01	1.52554661E-02
1.85720000E-01	7.72020606E-01	1.53612790E-02
1.86230000E-01	7.69245455E-01	1.53277767E-02
1.86740000E-01	7.39931515E-01	1.53672514E-02
1.87240000E-01	7.53875909E-01	1.54603050E-02
1.87750000E-01	7.44119394E-01	1.55584360E-02
1.88260000E-01	7.67915152E-01	1.54015811E-02
1.88760000E-01	7.52199848E-01	1.54108127E-02
1.89270000E-01	7.27051818E-01	1.56277260E-02
1.89780000E-01	7.43047576E-01	1.55059273E-02
1.90280000E-01	7.25263182E-01	1.55679920E-02
1.90790000E-01	7.23439242E-01	1.56252821E-02
1.91300000E-01	7.22235000E-01	1.56925748E-02
1.91800000E-01	7.14883939E-01	1.55682716E-02
1.92310000E-01	7.31110000E-01	1.56055325E-02
1.92820000E-01	7.05020758E-01	1.57136184E-02
1.93320000E-01	6.97450606E-01	1.56390217E-02
1.93830000E-01	6.91838788E-01	1.57446993E-02
1.94340000E-01	7.20078485E-01	1.57324578E-02
1.94840000E-01	6.90670152E-01	1.58274620E-02
1.95350000E-01	6.97175606E-01	1.56333365E-02
1.95860000E-01	7.06703636E-01	1.57974509E-02
1.96360000E-01	6.83919242E-01	1.59431225E-02
1.96870000E-01	6.95301970E-01	1.58000460E-02
1.97380000E-01	6.78945606E-01	1.58304939E-02
1.97880000E-01	6.78666364E-01	1.57985468E-02
1.98390000E-01	6.64005455E-01	1.58707761E-02
1.98900000E-01	6.72987273E-01	1.58210732E-02
1.99400000E-01	6.56847273E-01	1.57516815E-02
1.99910000E-01	6.76215606E-01	1.59645966E-02
2.00420000E-01	6.74138485E-01	1.58034392E-02
2.00920000E-01	6.48624091E-01	1.57747787E-02
2.01430000E-01	6.53525606E-01	1.59550674E-02
2.01940000E-01	6.47448939E-01	1.60765050E-02
2.02440000E-01	6.73123182E-01	1.58860256E-02
2.02950000E-01	6.62134091E-01	1.58707641E-02
2.03460000E-01	6.55455455E-01	1.60279143E-02
2.03960000E-01	6.53400455E-01	1.59438794E-02
2.04470000E-01	6.72246667E-01	1.58419778E-02
2.04980000E-01	6.33815152E-01	1.58959505E-02
2.05480000E-01	6.54538182E-01	1.59467604E-02
2.05990000E-01	6.45498636E-01	1.58241692E-02
2.06500000E-01	6.16069091E-01	1.58711035E-02
2.07000000E-01	6.52939697E-01	1.59930679E-02
2.07510000E-01	6.48753788E-01	1.58803088E-02
2.08020000E-01	6.24536212E-01	1.58089144E-02
2.08520000E-01	6.22054848E-01	1.59628608E-02
2.09030000E-01	6.21945000E-01	1.59997566E-02
2.09540000E-01	5.97534394E-01	1.56979442E-02
2.10040000E-01	6.20472121E-01	1.57273771E-02
2.10550000E-01	6.16906667E-01	1.59374776E-02
2.11060000E-01	6.13781212E-01	1.58016275E-02
2.11560000E-01	6.21385758E-01	1.57581191E-02
2.12070000E-01	6.01743788E-01	1.58657362E-02
2.12580000E-01	5.94867424E-01	1.59300319E-02
2.13080000E-01	5.94875909E-01	1.57396567E-02
2.13590000E-01	5.87415455E-01	1.58210919E-02
2.14100000E-01	6.13300000E-01	1.58395112E-02
2.14600000E-01	5.85415303E-01	1.57646478E-02
2.15110000E-01	6.00411364E-01	1.58029754E-02
2.15620000E-01	5.89466212E-01	1.58219400E-02
2.16120000E-01	5.78946061E-01	1.58801323E-02
2.16630000E-01	5.83026061E-01	1.56240741E-02
2.17140000E-01	5.87798030E-01	1.56752667E-02
2.17640000E-01	5.81719091E-01	1.58643316E-02
2.18150000E-01	5.77419091E-01	1.56583148E-02
2.18660000E-01	5.61310455E-01	1.55823190E-02
2.19160000E-01	5.73610000E-01	1.56517642E-02
2.19670000E-01	5.82361515E-01	1.57883784E-02
2.20180000E-01	5.60811667E-01	1.55617172E-02
2.20680000E-01	5.71710152E-01	1.56141088E-02
2.21190000E-01	5.53503939E-01	1.56899155E-02
2.21700000E-01	5.55355606E-01	1.54890323E-02
2.22200000E-01	5.40791970E-01	1.54147208E-02
2.22710000E-01	5.77465303E-01	1.54420443E-02
2.23220000E-01	5.58951970E-01	1.56335295E-02
2.23720000E-01	5.80191212E-01	1.52937431E-02
2.24230000E-01	5.63262121E-01	1.53199395E-02
2.24740000E-01	5.29906970E-01	1.54514159E-02
2.25240000E-01	5.79614848E-01	1.52202648E-02
2.25750000E-01	5.57221667E-01	1.51679684E-02
2.26260000E-01	5.64524545E-01	1.52659807E-02
2.26760000E-01	5.62971515E-01	1.52528674E-02
2.27270000E-01	5.54317576E-01	1.51177198E-02
2.27780000E-01	5.59043182E-01	1.51424017E-02
2.28280000E-01	5.47402727E-01	1.51200509E-02
2.28790000E-01	5.54918485E-01	1.49511199E-02
2.29300000E-01	5.39152576E-01	1.48802053E-02
2.29800000E-01	5.34716515E-01	1.49367548E-02
2.30310000E-01	5.42570606E-01	1.49261928E-02
2.30820000E-01	5.39431515E-01	1.46177602E-02
2.31320000E-01	5.42043939E-01	1.47934908E-02
2.31830000E-01	5.41041818E-01	1.47751290E-02
2.32340000E-01	5.34534545E-01	1.45940815E-02
2.32840000E-01	5.56309242E-01	1.46919792E-02
2.33350000E-01	5.23545909E-01	1.45808513E-02
2.33860000E-01	5.32648485E-01	1.46638866E-02
2.34360000E-01	5.23666061E-01	1.44341086E-02
2.34870000E-01	5.23193939E-01	1.44374541E-02
2.35380000E-01	5.52798636E-01	1.44704643E-02
2.35880000E-01	4.98568788E-01	1.42958762E-02
2.36390000E-01	5.15688182E-01	1.42628304E-02
2.36900000E-01	5.26390606E-01	1.44539321E-02
2.37400000E-01	5.11530000E-01	1.44117124E-02
2.37910000E-01	5.08167273E-01	1.42015042E-02
2.38420000E-01	5.23981061E-01	1.42758891E-02
2.38920000E-01	5.10964091E-01	1.42884574E-02
2.39430000E-01	5.03368485E-01	1.41872549E-02
2.39940000E-01	5.12711212E-01	1.41729833E-02
2.40440000E-01	5.00216667E-01	1.41460656E-02
2.40950000E-01	5.18159242E-01	1.41687900E-02
2.41450000E-01	5.05212424E-01	1.40259745E-02
2.41960000E-01	5.17900606E-01	1.40442282E-02
2.42470000E-01	4.96973182E-01	1.41236810E-02
2.42970000E-01	4.96216818E-01	1.38848530E-02
2.43480000E-01	4.91440758E-01	1.39870875E-02
2.43990000E-01	4.89414848E-01	1.39892876E-02
2.44490000E-01	4.79462273E-01	1.39161953E-02
2.45000000E-01	5.06013939E-01	1.38623978E-02
2.45510000E-01	5.03911061E-01	1.38907977E-02
2.46010000E-01	4.83015758E-01	1.38811174E-02
2.46520000E-01	4.92744848E-01	1.37521973E-02
2.47030000E-01	5.02738030E-01	1.37622226E-02
2.47530000E-01	4.82748939E-01	1.37573355E-02
2.48040000E-01	5.01713333E-01	1.37882175E-02
2.48550000E-01	4.61149697E-01	1.36166663E-02
2.49050000E-01	4.89368939E-01	1.37211993E-02
2.49560000E-01	4.92977576E-01	1.37065978E-02
2.50070000E-01	4.76791818E-01	1.35290217E-02
2.50570000E-01	4.75502424E-01	1.36231205E-02
2.51080000E-01	4.65789242E-01	1.35633694E-02
2.51590000E-01	4.75930152E-01	1.36053203E-02
2.52090000E-01	4.76492424E-01	1.34473198E-02
2.52600000E-01	4.61372879E-01	1.34812845E-02
2.53110000E-01	4.65139091E-01	1.35087800E-02
2.53610000E-01	4.55262273E-01	1.33741844E-02
2.54120000E-01	4.60886970E-01	1.33812441E-02
2.54630000E-01	4.60615455E-01	1.33824800E-02
2.55130000E-01	4.64743485E-01	1.33702133E-02
2.55640000E-01	4.68289848E-01	1.32190123E-02
2.56150000E-01	4.82785606E-01	1.32199377E-02
2.56650000E-01	4.72513636E-01	1.31968845E-02
2.57160000E-01	4.54921061E-01	1.31706363E-02
2.57670000E-01	4.80834091E-01	1.31249234E-02
2.58170000E-01	4.65675303E-01	1.31137304E-02
2.58680000E-01	4.77355000E-01	1.31427224E-02
2.59190000E-01	4.54377879E-01	1.30490955E-02
2.59690000E-01	4.56346667E-01	1.30955490E-02
2.60200000E-01	4.68856212E-01	1.29641744E-02
2.60710000E-01	4.54677273E-01	1.29365128E-02
2.61210000E-01	4.55430758E-01	1.28900025E-02
2.61720000E-01	4.54655909E-01	1.28824644E-02
2.62230000E-01	4.21002424E-01	1.29011593E-02
2.62730000E-01	4.26303939E-01	1.29165495E-02
2.63240000E-01	4.40049242E-01	1.28572584E-02
2.63750000E-01	4.43565303E-01	1.28064095E-02
2.64250000E-01	4.58315000E-01	1.28352035E-02
2.64760000E-01	4.48796212E-01	1.28086890E-02
2.65270000E-01	4.32141970E-01	1.27948030E-02
2.65770000E-01	4.13805000E-01	1.27800338E-02
2.66280000E-01	4.49258182E-01	1.27445311E-02
2.66790000E-01	4.23502273E-01	1.27336704E-02
2.67290000E-01	4.30881061E-01	1.27087055E-02
2.67800000E-01	4.42869697E-01	1.27475893E-02
2.68310000E-01	4.31012879E-01	1.26275968E-02
2.68810000E-01	4.35656364E-01	1.26727199E-02
2.69320000E-01	4.46402121E-01	1.26771563E-02
2.69830000E-01	4.34483030E-01	1.26022149E-02
2.70330000E-01	4.41373333E-01	1.25617478E-02
2.70840000E-01	4.17108788E-01	1.26020583E-02
2.71340000E-01	4.18626364E-01	1.25111678E-02
2.71850000E-01	4.21677727E-01	1.25200558E-02
2.72360000E-01	4.33030758E-01	1.25071073E-02
2.72860000E-01	4.41412879E-01	1.25431702E-02
2.73370000E-01	4.32704091E-01	1.24991024E-02
2.73880000E-01	4.07549394E-01	1.24029393E-02
2.74380000E-01	4.26500758E-01	1.24484609E-02
2.74890000E-01	4.16076061E-01	1.24274827E-02
2.75400000E-01	4.04086212E-01	1.23711088E-02
2.75900000E-01	4.14972424E-01	1.23276887E-02
2.76410000E-01	4.41009848E-01	1.23521228E-02
2.76920000E-01	4.38470303E-01	1.23746973E-02
2.77420000E-01	4.28647273E-01	1.22637011E-02
2.77930000E-01	4.14085303E-01	1.23248570E-02
2.78440000E-01	4.14402879E-01	1.22985849E-02
2.78940000E-01	4.08608485E-01	1.22585448E-02
2.79450000E-01	4.08554394E-01	1.22845190E-02
2.79960000E-01	4.08899697E-01	1.22937996E-02
2.80460000E-01	4.28158333E-01	1.22526678E-02
2.80970000E-01	3.92006212E-01	1.21858433E-02
2.81480000E-01	3.95272273E-01	1.22085247E-02
2.81980000E-01	3.93118333E-01	1.22133449E-02
2.82490000E-01	3.79239697E-01	1.21291830E-02
2.83000000E-01	3.93195000E-01	1.21650255E-02
2.83500000E-01	3.98528333E-01	1.21873708E-02
2.84010000E-01	3.98495606E-01	1.21670681E-02
2.84520000E-01	3.78572727E-01	1.21357766E-02
2.85020000E-01	3.82220455E-01	1.21451370E-02
2.85530000E-01	3.84563485E-01	1.21394022E-02
2.86040000E-01	3.73406667E-01	1.20829932E-02
2.86540000E-01	3.96721515E-01	1.20705994E-02
2.87050000E-01	3.90361364E-01	1.21548667E-02
2.87560000E-01	3.87676364E-01	1.20570842E-02
2.88060000E-01	3.97648636E-01	1.20763045E-02
2.88570000E-01	3.94552424E-01	1.21137191E-02
2.89080000E-01	3.71828182E-01	1.21175803E-02
2.89580000E-01	3.72630000E-01	1.20679822E-02
2.90090000E-01	3.79579697E-01	1.20717094E-02
2.90590000E-01	3.77484242E-01	1.21082876E-02
2.91100000E-01	3.81864697E-01	1.20952681E-02
2.91610000E-01	3.76848485E-01	1.20899758E-02
2.92110000E-01	3.57474242E-01	1.21221824E-02
2.92620000E-01	3.82901667E-01	1.21733171E-02
2.93130000E-01	3.80519545E-01	1.20609434E-02
2.93630000E-01	3.75746061E-01	1.21052856E-02
2.94140000E-01	3.67136212E-01	1.21251939E-02
2.94650000E-01	3.67746364E-01	1.20658449E-02
2.95150000E-01	3.65776818E-01	1.20418828E-02
2.95660000E-01	3.69431970E-01	1.20405299E-02
2.96170000E-01	3.67969545E-01	1.21510495E-02
2.96670000E-01	3.74760606E-01	1.20480102E-02
2.97180000E-01	3.65141212E-01	1.20493091E-02
2.97690000E-01	3.62833939E-01	1.20863203E-02
2.98190000E-01	3.63756515E-01	1.20574927E-02
2.98700000E-01	3.76263939E-01	1.19766289E-02
2.99210000E-01	3.64206667E-01	1.20236584E-02
2.99710000E-01	3.66889545E-01	1.20663131E-02
3.00220000E-01	3.61407727E-01	1.20020816E-02
3.00730000E-01	3.89099545E-01	1.19851813E-02
3.01230000E-01	3.63881667E-01	1.19999013E-02
3.01740000E-01	3.64944091E-01	1.20438061E-02
3.02250000E-01	3.63458182E-01	1.19588832E-02
3.02750000E-01	3.75135152E-01	1.19433643E-02
3.03260000E-01	3.60227273E-01	1.20068914E-02
3.03770000E-01	3.67901212E-01	1.19101980E-02
3.04270000E-01	3.90607424E-01	1.19195774E-02
3.04780000E-01	3.38252121E-01	1.18668156E-02
3.05290000E-01	3.32320000E-01	1.19667401E-02
3.05790000E-01	3.41800455E-01	1.18411389E-02
3.06300000E-01	3.57615909E-01	1.17833836E-02
3.06800000E-01	3.45032424E-01	1.18920001E-02
3.07310000E-01	3.60365303E-01	1.19406682E-02
3.07820000E-01	3.25923030E-01	1.19196306E-02
3.08320000E-01	3.64798485E-01	1.19969454E-02
3.08830000E-01	3.65709848E-01	1.20949961E-02
3.09340000E-01	3.36232727E-01	1.20233734E-02
3.09840000E-01	3.39828485E-01	1.20389207E-02
3.10350000E-01	3.50650606E-01	1.21063149E-02
3.10860000E-01	3.49440909E-01	1.20957293E-02
3.11360000E-01	3.31895455E-01	1.21729806E-02
3.11870000E-01	3.43266061E-01	1.22776934E-02
3.12380000E-01	3.39251667E-01	1.24206210E-02
3.12880000E-01	3.45321970E-01	1.23858804E-02
3.13390000E-01	3.44815909E-01	1.24759485E-02
3.13900000E-01	3.58178030E-01	1.25417974E-02
3.14400000E-01	3.46813182E-01	1.25848123E-02
3.14910000E-01	3.58923939E-01	1.26027752E-02
3.15420000E-01	3.31343788E-01	1.25956902E-02
3.15920000E-01	3.36269697E-01	1.27613389E-02
3.16430000E-01	3.25623636E-01	1.26878644E-02
3.16940000E-01	3.52988636E-01	1.26916482E-02
3.17440000E-01	3.31498333E-01	1.27777728E-02
3.17950000E-01	3.59179697E-01	1.28712343E-02
3.18450000E-01	3.40781667E-01	1.27703609E-02
3.18960000E-01	3.27728788E-01	1.27614477E-02
3.19470000E-01	3.25995152E-01	1.28751123E-02
3.19970000E-01	3.33871515E-01	1.28103479E-02
3.20480000E-01	3.60376970E-01	1.28307017E-02
3.20990000E-01	3.32628636E-01	1.34045124E-02
3.21490000E-01	3.31967424E-01	1.29038489E-02
3.22000000E-01	3.44046212E-01	1.28288852E-02
3.22510000E-01	3.22604394E-01	1.28222362E-02
3.23010000E-01	3.32198939E-01	1.29333319E-02
3.23520000E-01	3.57722879E-01	1.28650704E-02
3.24030000E-01	3.38874848E-01	1.28574669E-02
3.24530000E-01	3.12869848E-01	1.28566271E-02
3.25040000E-01	3.33993788E-01	1.29662179E-02
3.25550000E-01	3.31561818E-01	1.28115765E-02
3.26050000E-01	3.40780303E-01	1.28850322E-02
3.26560000E-01	3.24925758E-01	1.28467286E-02
3.27070000E-01	3.51946818E-01	1.29267654E-02
3.27570000E-01	3.47831364E-01	1.28756000E-02
3.28080000E-01	3.29978636E-01	1.29148909E-02
3.28590000E-01	3.44280758E-01	1.30190117E-02
3.29090000E-01	3.24671970E-01	1.28865644E-02
3.29600000E-01	3.29151212E-01	1.29294399E-02
3.30100000E-01	3.33496061E-01	1.30558906E-02
3.30610000E-01	3.26567879E-01	1.29823041E-02
3.31120000E-01	3.18926970E-01	1.29647403E-02
3.31620000E-01	3.11205909E-01	1.30305811E-02
3.32130000E-01	3.30548939E-01	1.30552581E-02
3.32640000E-01	3.13071970E-01	1.30376515E-02
3.33140000E-01	3.20583788E-01	1.29942644E-02
3.33650000E-01	3.24523939E-01	1.31921581E-02
3.34160000E-01	3.40802424E-01	1.31409867E-02
3.34660000E-01	3.24526970E-01	1.30478030E-02
3.35170000E-01	3.17761667E-01	1.30946021E-02
3.35680000E-01	3.27085606E-01	1.31734342E-02
3.36180000E-01	3.43338788E-01	1.31823416E-02
3.36690000E-01	3.11383333E-01	1.30617210E-02
3.37200000E-01	3.29144697E-01	1.31492725E-02
3.37700000E-01	3.21133333E-01	1.32211391E-02
3.38210000E-01	3.25992424E-01	1.31322468E-02
3.38720000E-01	3.25235455E-01	1.31833565E-02
3.39220000E-01	3.25891061E-01	1.32670398E-02
3.39730000E-01	3.23596667E-01	1.31969243E-02
3.40230000E-01	3.28739545E-01	1.31361776E-02
3.40740000E-01	3.09215758E-01	1.32451665E-02
3.41250000E-01	3.19106818E-01	1.32796281E-02
3.41750000E-01	3.11513485E-01	1.32054151E-02
3.42260000E-01	3.31279242E-01	1.32270683E-02
3.42770000E-01	3.44094697E-01	1.33086862E-02
3.43270000E-01	3.36528788E-01	1.32556262E-02
3.43780000E-01	3.19731970E-01	1.31643998E-02
3.44290000E-01	3.21464394E-01	1.32228051E-02
3.44790000E-01	3.06251818E-01	1.33965488E-02
3.45300000E-01	3.15689394E-01	1.32638096E-02
3.45810000E-01	3.16399545E-01	1.33039692E-02
3.46310000E-01	3.29953182E-01	1.33340653E-02
3.46820000E-01	3.22287727E-01	1.33494770E-02
3.47330000E-01	3.11867121E-01	1.33215924E-02
3.47830000E-01	2.97419697E-01	1.33587501E-02
3.48340000E-01	3.10464545E-01	1.34196457E-02
3.48840000E-01	3.00533485E-01	1.32459003E-02
3.49350000E-01	3.01729091E-01	1.33253915E-02
3.49860000E-01	3.10676667E-01	1.34092526E-02
3.50360000E-01	2.99846364E-01	1.33532733E-02
3.50870000E-01	3.10476667E-01	1.32424271E-02
3.51380000E-01	3.01436212E-01	1.33601884E-02
3.51880000E-01	3.10007273E-01	1.33920751E-02
3.52390000E-01	3.14799091E-01	1.32692001E-02
3.52900000E-01	3.02311667E-01	1.32633932E-02
3.53400000E-01	2.91430758E-01	1.33336293E-02
3.53910000E-01	3.14105455E-01	1.33637850E-02
3.54420000E-01	2.99358333E-01	1.31412305E-02
3.54920000E-01	2.91390758E-01	1.30560261E-02
3.55430000E-01	2.95496515E-01	1.28543183E-02
3.55940000E-01	2.94149697E-01	1.28484565E-02
3.56440000E-01	2.93839545E-01	1.27096911E-02
3.56950000E-01	2.96932121E-01	1.26987428E-02
3.57450000E-01	2.87312121E-01	1.26457187E-02
3.57960000E-01	3.03654545E-01	1.24216410E-02
3.58470000E-01	3.01946212E-01	1.25482759E-02
3.58970000E-01	3.05677273E-01	1.27019379E-02
3.59480000E-01	3.00486667E-01	1.27303445E-02
3.59990000E-01	2.91957727E-01	1.26893888E-02
3.60490000E-01	2.99996818E-01	1.27853844E-02
3.61000000E-01	3.00436667E-01	1.29015289E-02
3.61510000E-01	3.08754242E-01	1.27643945E-02
3.62010000E-01	2.93000606E-01	1.28520049E-02
3.62520000E-01	2.86156667E-01	1.29722233E-02
3.63030000E-01	3.02458788E-01	1.30016232E-02
3.63530000E-01	2.97819091E-01	1.28692190E-02
3.64040000E-01	2.83001061E-01	1.30407371E-02
3.64550000E-01	3.03207273E-01	1.31071939E-02
3.65050000E-01	2.93089545E-01	1.30019014E-02
3.65560000E-01	2.77906818E-01	1.30683475E-02
3.66060000E-01	2.81901061E-01	1.31634966E-02
3.66570000E-01	2.86497727E-01	1.31971859E-02
3.67080000E-01	2.83798788E-01	1.30832409E-02
3.67580000E-01	2.92633939E-01	1.32647492E-02
3.68090000E-01	2.82371212E-01	1.32812993E-02
3.68600000E-01	2.74914697E-01	1.33415427E-02
3.69100000E-01	2.82508485E-01	1.34515896E-02
3.69610000E-01	2.77650909E-01	1.36477187E-02
3.70120000E-01	2.85245606E-01	1.36771704E-02
3.70620000E-01	2.68200455E-01	1.37527687E-02
3.71130000E-01	2.70288636E-01	1.38405026E-02
3.71640000E-01	2.45528939E-01	1.39647618E-02
3.72140000E-01	2.82952424E-01	1.38527271E-02
3.72650000E-01	2.75904242E-01	1.38398629E-02
3.73150000E-01	2.75625000E-01	1.38771919E-02
3.73660000E-01	2.85452273E-01	1.38620377E-02
3.74170000E-01	2.80148333E-01	1.37632014E-02
3.74670000E-01	2.61594848E-01	1.38094823E-02
3.75180000E-01	2.69234545E-01	1.40507327E-02
3.75690000E-01	2.91100000E-01	1.40242314E-02
3.76190000E-01	2.54536364E-01	1.39456334E-02
3.76700000E-01	2.75161061E-01	1.41375563E-02
3.77210000E-01	2.62054091E-01	1.42707367E-02
3.77710000E-01	2.68887576E-01	1.41649081E-02
3.78220000E-01	2.46267879E-01	1.42596831E-02
3.78730000E-01	2.61165152E-01	1.44006731E-02
3.79230000E-01	2.64669545E-01	1.44534512E-02
3.79740000E-01	2.66796515E-01	1.44241206E-02
3.80240000E-01	2.67002424E-01	1.45670587E-02
3.80750000E-01	2.62919394E-01	1.46348187E-02
3.81260000E-01	2.49282273E-01	1.46201559E-02
3.81760000E-01	2.67875758E-01	1.46474228E-02
3.82270000E-01	2.67297121E-01	1.47653046E-02
3.82780000E-01	2.58943030E-01	1.48677387E-02
3.83280000E-01	2.43041970E-01	1.48041375E-02
3.83790000E-01	2.55174697E-01	1.48697242E-02
3.84300000E-01	2.77616667E-01	1.50401967E-02
3.84800000E-01	2.53255758E-01	1.50879562E-02
3.85310000E-01	2.65377727E-01	1.50260306E-02
3.85820000E-01	2.81922879E-01	1.52440572E-02
3.86320000E-01	2.52731667E-01	1.51525722E-02
3.86830000E-01	2.62602879E-01	1.52871656E-02
3.87330000E-01	2.53286667E-01	1.53339307E-02
3.87840000E-01	2.46587273E-01	1.53532136E-02
3.88350000E-01	2.39719242E-01	1.54855892E-02
3.88850000E-01	2.53061667E-01	1.54587954E-02
3.89360000E-01	2.73466061E-01	1.56970664E-02
3.89870000E-01	2.47019394E-01	1.56223833E-02
3.90370000E-01	2.52823636E-01	1.57744940E-02
3.90880000E-01	2.60582879E-01	1.57304077E-02
3.91390000E-01	2.40741212E-01	1.57953869E-02
3.91890000E-01	2.38823030E-01	1.60252207E-02
3.92400000E-01	2.52545909E-01	1.59539168E-02
3.92900000E-01	2.58683788E-01	1.60111791E-02
3.93410000E-01	2.56712424E-01	1.61399480E-02
3.93920000E-01	2.42598788E-01	1.62707340E-02
3.94420000E-01	2.55561061E-01	1.62141537E-02
3.94930000E-01	2.53743182E-01	1.63752286E-02
3.95440000E-01	2.40016515E-01	1.64697151E-02
3.95940000E-01	2.43837121E-01	1.64246258E-02
3.96450000E-01	2.48923182E-01	1.89163774E-02
3.96960000E-01	2.37759242E-01	1.66883466E-02
3.97460000E-01	2.47129848E-01	1.67750090E-02
3.97970000E-01	2.49279091E-01	1.66815283E-02
3.98470000E-01	2.20290000E-01	1.69393315E-02
3.98980000E-01	2.45564394E-01	1.69933554E-02
3.99490000E-01	2.55718333E-01	1.70308690E-02
3.99990000E-01	2.53691515E-01	1.70029231E-02
4.00500000E-01	2.33800758E-01	1.71698590E-02
4.01010000E-01	2.74855303E-01	1.73118488E-02
4.01510000E-01	2.53786818E-01	1.71582785E-02
4.02020000E-01	2.19906212E-01	1.72746933E-02
4.02530000E-01	2.21677576E-01	1.74671000E-02
4.03030000E-01	2.55139848E-01	1.76040082E-02
4.03540000E-01	2.59542879E-01	1.73374236E-02
4.04050000E-01	2.77965000E-01	1.76332318E-02
4.04550000E-01	2.82331970E-01	1.76636334E-02
4.05060000E-01	2.47604697E-01	1.76670191E-02
4.05560000E-01	2.43599394E-01	1.75653004E-02
4.06070000E-01	2.12243939E-01	1.77904867E-02
4.06580000E-01	2.68977424E-01	1.80055208E-02
4.07080000E-01	2.57966818E-01	1.77459214E-02
4.07590000E-01	2.33692121E-01	1.78413045E-02
4.08100000E-01	2.44558333E-01	1.82036763E-02
4.08600000E-01	2.37036364E-01	1.79982964E-02
4.09110000E-01	2.47085000E-01	1.78862342E-02
4.09620000E-01	2.04591212E-01	1.81106103E-02
4.10120000E-01	2.15478030E-01	1.84508026E-02
4.10630000E-01	2.43143030E-01	1.79012208E-02
4.11130000E-01	2.53911061E-01	1.80365035E-02
4.11640000E-01	2.63979697E-01	1.83908391E-02
4.12150000E-01	2.24782879E-01	1.84079072E-02
4.12650000E-01	2.47166364E-01	1.80539677E-02
4.13160000E-01	2.44970000E-01	1.83557756E-02
4.13670000E-01	2.47465000E-01	1.86946287E-02
4.14170000E-01	2.17566515E-01	1.84330398E-02
4.14680000E-01	2.14463182E-01	1.84342836E-02
4.15180000E-01	2.49326667E-01	1.87380671E-02
4.15690000E-01	2.59002879E-01	1.88446999E-02
4.16200000E-01	2.41253030E-01	1.85117381E-02
4.16700000E-01	2.33865455E-01	1.86451617E-02
4.17210000E-01	2.50979697E-01	1.91335838E-02
4.17720000E-01	2.17953182E-01	1.87546381E-02
4.18220000E-01	2.30222121E-01	1.88441152E-02
4.18730000E-01	2.21070455E-01	1.89502157E-02
4.19240000E-01	2.36749545E-01	1.93773898E-02
4.19740000E-01	1.95745303E-01	1.91251341E-02
4.20250000E-01	2.26630303E-01	1.90580119E-02
4.20750000E-01	2.47228939E-01	1.95974425E-02
4.21260000E-01	2.32326515E-01	1.95127923E-02
4.21770000E-01	2.34382273E-01	1.92118046E-02
4.22270000E-01	1.97836667E-01	1.96469742E-02
4.22780000E-01	2.42414697E-01	2.00848427E-02
4.23290000E-01	2.05123636E-01	1.98464063E-02
4.23790000E-01	2.07414091E-01	1.96723520E-02
4.24300000E-01	1.99950758E-01	2.01716852E-02
4.24810000E-01	2.20124545E-01	2.08338078E-02
4.25310000E-01	2.29553030E-01	2.00148537E-02
4.25820000E-01	2.11698788E-01	2.03837843E-02
4.26320000E-01	2.61969242E-01	2.08615496E-02
4.26830000E-01	2.44081970E-01	2.08143706E-02
4.27340000E-01	2.45887121E-01	2.07332524E-02
4.27840000E-01	2.17065455E-01	2.09605586E-02
4.28350000E-01	2.27665455E-01	2.14743388E-02
4.28860000E-01	1.94482576E-01	2.12721220E-02
4.29360000E-01	2.25951061E-01	2.11194425E-02
4.29870000E-01	2.12647576E-01	2.18252535E-02
4.30370000E-01	2.07070758E-01	2.21365340E-02
4.30880000E-01	2.04190606E-01	2.16673806E-02
4.31390000E-01	2.13870152E-01	2.20004398E-02
4.31890000E-01	2.74767727E-01	2.25265732E-02
4.32400000E-01	2.10125152E-01	2.23018582E-02
4.32910000E-01	2.24872727E-01	2.24697672E-02
4.33410000E-01	2.03554545E-01	2.27487382E-02
4.33920000E-01	2.13805000E-01	2.33786365E-02
4.34430000E-01	1.99415909E-01	2.28467470E-02
4.34930000E-01	2.19256515E-01	2.33288756E-02
4.35440000E-01	2.36247727E-01	2.39131411E-02
4.35940000E-01	1.91443333E-01	2.37814561E-02
4.36450000E-01	2.07183788E-01	2.37795102E-02
4.36960000E-01	2.05623030E-01	2.39427745E-02
4.37460000E-01	2.01261061E-01	2.45469114E-02
4.37970000E-01	2.23228939E-01	2.43779841E-02
4.38480000E-01	2.28699394E-01	2.47041211E-02
4.38980000E-01	1.90964697E-01	2.50284043E-02
4.39490000E-01	2.25070758E-01	2.54106882E-02
4.39990000E-01	2.14403636E-01	2.51691022E-02
