## Supplementary material for "Disordered proteins interact with the chemical environment to tune their protective function during drying": File S1: 10T Fit - 4.csv

q**2_data	ln(I(q))_data	error_data	q**2_fit	ln(I(q))_fit	normalized_residual
0.00012996	3.5614406414634554	0.5286499178472679	0.0003806401	2.2221401648821626	1.980206089986335
0.0001418481	3.335300642941642	0.5236666473658114	0.00040080039999999996	2.216769447251641	1.3614988860221593
0.00015425640000000002	3.1493700036632157	0.5240483209647419	0.0004210704	2.211369505466515	1.3513299486498704
0.00016692639999999997	2.95482017869957	0.4872225344525399	0.0004422609	2.205724341855379	1.623335353466593
0.00018036489999999998	2.800478362272506	0.392005986693893	0.0004639716	2.199940596610469	1.8086862728107893
0.00019432359999999998	2.672751937801691	0.3722667770696776	0.0004857616	2.1941357257916283	0.7874918460844925
0.0002085136	2.5418380071286673	0.27452856162393446	0.0005085025	2.188077534566104	-0.03978910830533407
0.0002235025	2.478844155912028	0.1982115086454326	0.0005317636000000001	2.181880761706805	0.2713729568062128
0.00023901159999999998	2.4460438039057193	0.1485853095415093	0.0005550736000000001	2.17567096185425	1.0580367336404386
0.00025472159999999995	2.390724070114737	0.11507705480365453	0.0005793649	2.169199743014337	0.38302231443161106
0.00027126089999999993	2.346454990662152	0.09174006725951393	0.0006041764	2.162589942540649	-1.0846731396461549
0.0002883204	2.320620964417364	0.07562247772578716	0.0006295081	2.1558415604331858	-0.9931074798622065
0.00030555039999999995	2.315762718774962	0.06171573458456797	0.0006548481000000001	2.149090967200078	1.8004483912461564
0.00032364009999999996	2.280574661199236	0.04407896171048461	0.0006812100000000001	2.142068139112001	-0.2079107455626065
0.00034224999999999994	2.2668126700725826	0.03433669301819837	0.0007080921	2.1349067293901496	-0.3189829924856183
0.000361	2.268702161834657	0.02842468863761184	0.0007349520999999999	2.1277512071233273	-0.008216718444801667
0.0003806401	2.2652429584489404	0.021766822041778117	0.0007628644	2.120315351420862	-0.9715180357384869
0.00040080039999999996	2.2435517621674084	0.019671198552366386	0.0007912968999999999	2.112740914084621	-1.3307092352938734
0.0004210704	2.23367707180331	0.016507860540708852	0.0008196769	2.105180462784084	-0.6654972331794478
0.0004422609	2.228319416097892	0.013918919583844286	0.0008491395999999999	2.0973315794672303	0.0019138071254090074
0.0004639716	2.2225350822635392	0.01249220829102521	0.0008791224999999999	2.0893441145166007	-0.35622371385216295
0.0004857616	2.2034434324328656	0.01181943240113067	0.0009090225	2.0813787341823495	-1.3000732666365806
0.0005085025	2.187654706253935	0.01062673505835554	0.0009400356	2.073116823251107	0.12128828144382679
0.0005317636000000001	2.184474037635991	0.009556132489053027	0.0009715689	2.0647163306860885	1.7400748894457627
0.0005550736000000001	2.184796727778006	0.008625188175042426	0.0010029888999999999	2.0563460213181233	-0.238530699683416
0.0005793649	2.1723952971581	0.008342997322506457	0.0010355524	2.0476710827724913	-1.8163086829676185
0.0006041764	2.154155654497945	0.007775879879772484	0.0010686360999999998	2.0388575625930847	-0.4193425955334139
0.0006295081	2.1485440637206024	0.0073481439426837485	0.0011015760999999998	2.0300823241914046	-0.5789259511009631
0.0006548481000000001	2.161684397182207	0.006994607589619657	0.00113569	2.0209943580313845	-2.2398863683634604
0.0006812100000000001	2.1406727709166318	0.006711380845629086	0.0011703240999999997	2.011767810237589	-1.3937427062203094
0.0007080921	2.1327977626416303	0.006611533524359678	0.0012047840999999998	2.0025876428021943	0.09955071978723717
0.0007349520999999999	2.1276971293667843	0.006581429911011872	0.0012404484	1.9930866490277852	-1.482880152141974
0.0007628644	2.114062202159036	0.0064364726456908475	0.0012766328999999999	1.983447073619601	1.1968079779552705
0.0007912968999999999	2.1044046276668076	0.0062645438963774705	0.0013126129	1.9738619771504922	0.827653631445614
0.0008196769	2.10104490852475	0.006214232085648772	0.0013498276	1.9639479557616943	1.1831861927097216
0.0008491395999999999	2.0973433737097626	0.006162712206368172	0.0013875625	1.9538953527391212	0.8448164241178949
0.0008791224999999999	2.087179744111763	0.006075874010273675	0.0014250625	1.943905327236298	1.38953894250097
0.0009090225	2.0736146551195462	0.0059720319323923535	0.0014638276000000002	1.9335782782331115	1.0467290927727764
0.0009400356	2.0738393826369497	0.005957371785973336
0.0009715689	2.074896493731351	0.005850416615405111
0.0010029888999999999	2.0549542938908214	0.005834584098185289
0.0010355524	2.0370055164615253	0.0058721110629388505
0.0010686360999999998	2.0363950300897216	0.005872364337876875
0.0011015760999999998	2.0267946202286446	0.005678971475553246
0.00113569	2.0079687308004766	0.005815307157936285
0.0011703240999999997	2.003602398253786	0.0058586222172576094
0.0012047840999999998	2.003159281483429	0.005742185314748209
0.0012404484	1.9846354639613686	0.005699169318713416
0.0012766328999999999	1.9902414281778318	0.005677063224326763
0.0013126129	1.9785935774460992	0.005716884594999762
0.0013498276	1.9706788436420952	0.0056887816320657595
0.0013875625	1.958637234929143	0.005612914302622593
0.0014250625	1.9515998411063387	0.005537458242222123
0.0014638276000000002	1.9394211975506075	0.005582074060842418
0.0015031129	1.9273411890500467	0.005570984002192939
0.0015421329	1.921868050484161	0.005622193643463173
0.0015824484000000003	1.9168122896974724	0.005612562344687549
