## Supplementary material for "Disordered proteins interact with the chemical environment to tune their protective function during drying": File S1: 100S - 4.csv

Q	I(Q)	Error
1.14000000E-02	1.89707019E+01	1.11527427E+01
1.19100000E-02	1.40729331E+01	8.80055680E+00
1.24200000E-02	1.25152589E+01	7.32240961E+00
1.29200000E-02	9.74827487E+00	5.62322352E+00
1.34300000E-02	6.89189725E+00	3.86844073E+00
1.39400000E-02	6.43068688E+00	3.22649954E+00
1.44400000E-02	5.10498500E+00	2.08725424E+00
1.49500000E-02	4.66732787E+00	1.41384003E+00
1.54600000E-02	4.46080013E+00	1.03279133E+00
1.59600000E-02	4.23067287E+00	7.58309625E-01
1.64700000E-02	4.08110950E+00	5.77544190E-01
1.69800000E-02	3.96410975E+00	4.65660292E-01
1.74800000E-02	3.81339237E+00	3.77555778E-01
1.79900000E-02	3.74121787E+00	2.62672273E-01
1.85000000E-02	3.66100038E+00	2.01017419E-01
1.90000000E-02	3.59963675E+00	1.69581739E-01
1.95100000E-02	3.65712838E+00	1.31154799E-01
2.00200000E-02	3.55713125E+00	1.18179039E-01
2.05200000E-02	3.46650950E+00	1.00363418E-01
2.10300000E-02	3.42384575E+00	8.57012217E-02
2.15400000E-02	3.45611625E+00	7.79704826E-02
2.20400000E-02	3.41868350E+00	7.32606648E-02
2.25500000E-02	3.50114325E+00	6.52396742E-02
2.30600000E-02	3.38549725E+00	6.00509982E-02
2.35600000E-02	3.38630950E+00	5.54536259E-02
2.40700000E-02	3.35951938E+00	5.35693939E-02
2.45800000E-02	3.35646425E+00	4.94267507E-02
2.50900000E-02	3.29952800E+00	4.70537621E-02
2.55900000E-02	3.23301475E+00	4.62621754E-02
2.61000000E-02	3.30543575E+00	4.33851214E-02
2.66100000E-02	3.21622538E+00	4.27785849E-02
2.71100000E-02	3.13525400E+00	4.23394330E-02
2.76200000E-02	3.14700750E+00	4.10444482E-02
2.81300000E-02	3.23331625E+00	3.93452448E-02
2.86300000E-02	3.14616250E+00	3.91660288E-02
2.91400000E-02	3.12008787E+00	3.86158123E-02
2.96500000E-02	3.08746550E+00	3.79748600E-02
3.01500000E-02	3.06101088E+00	3.66178569E-02
3.06600000E-02	2.99427487E+00	3.63529184E-02
3.11700000E-02	3.01565600E+00	3.59780069E-02
3.16700000E-02	2.96553200E+00	3.51728279E-02
3.21800000E-02	2.96155450E+00	3.51009931E-02
3.26900000E-02	2.94343988E+00	3.51257699E-02
3.31900000E-02	2.92548487E+00	3.35673439E-02
3.37000000E-02	2.89856575E+00	3.37162133E-02
3.42100000E-02	2.88442463E+00	3.36230030E-02
3.47100000E-02	2.83649750E+00	3.32205554E-02
3.52200000E-02	2.80123825E+00	3.20003591E-02
3.57300000E-02	2.77433950E+00	3.23413821E-02
3.62300000E-02	2.80422988E+00	3.17805565E-02
3.67400000E-02	2.75516063E+00	3.14650205E-02
3.72500000E-02	2.71527050E+00	3.09954224E-02
3.77500000E-02	2.68990200E+00	3.03826723E-02
3.82600000E-02	2.66457237E+00	3.02331322E-02
3.87700000E-02	2.66149038E+00	3.00069079E-02
3.92700000E-02	2.61625725E+00	2.99801648E-02
3.97800000E-02	2.58276100E+00	2.96775413E-02
4.02900000E-02	2.59525850E+00	2.90273162E-02
4.08000000E-02	2.58698300E+00	2.91962577E-02
4.13000000E-02	2.55220300E+00	2.93441442E-02
4.18100000E-02	2.54123462E+00	2.86784065E-02
4.23200000E-02	2.48752300E+00	2.84721796E-02
4.28200000E-02	2.52233463E+00	2.82760354E-02
4.33300000E-02	2.41802737E+00	2.77970029E-02
4.38400000E-02	2.40160475E+00	2.76135681E-02
4.43400000E-02	2.36254850E+00	2.75364606E-02
4.48500000E-02	2.33031100E+00	2.73547087E-02
4.53600000E-02	2.36660375E+00	2.71159650E-02
4.58600000E-02	2.38572025E+00	2.68251878E-02
4.63700000E-02	2.29954687E+00	2.69048266E-02
4.68800000E-02	2.32203238E+00	2.65421958E-02
4.73800000E-02	2.29740438E+00	2.61586990E-02
4.78900000E-02	2.22329300E+00	2.61049456E-02
4.84000000E-02	2.21939625E+00	2.61660059E-02
4.89000000E-02	2.22868012E+00	2.57286755E-02
4.94100000E-02	2.18505687E+00	2.54180508E-02
4.99200000E-02	2.19484450E+00	2.51711730E-02
5.04200000E-02	2.17105800E+00	2.52381931E-02
5.09300000E-02	2.08889188E+00	2.48200235E-02
5.14400000E-02	2.05285263E+00	2.47451043E-02
5.19400000E-02	2.06629825E+00	2.43194898E-02
5.24500000E-02	2.05899900E+00	2.39335126E-02
5.29600000E-02	2.04019588E+00	2.38395128E-02
5.34600000E-02	2.04068762E+00	2.38831235E-02
5.39700000E-02	1.98043888E+00	2.39365563E-02
5.44800000E-02	1.96617862E+00	2.34268428E-02
5.49800000E-02	1.99476400E+00	2.33144986E-02
5.54900000E-02	1.92441412E+00	2.34601601E-02
5.60000000E-02	1.87713338E+00	2.31190515E-02
5.65000000E-02	1.89069600E+00	2.30513582E-02
5.70100000E-02	1.88011425E+00	2.30230961E-02
5.75200000E-02	1.83581200E+00	2.27259342E-02
5.80300000E-02	1.84076387E+00	2.27071051E-02
5.85300000E-02	1.83241263E+00	2.24876353E-02
5.90400000E-02	1.76462200E+00	2.26503843E-02
5.95500000E-02	1.77502125E+00	2.20112437E-02
6.00500000E-02	1.74455475E+00	2.20277908E-02
6.05600000E-02	1.72358725E+00	2.21229358E-02
6.10700000E-02	1.68563625E+00	2.19940529E-02
6.15700000E-02	1.68458713E+00	2.16662194E-02
6.20800000E-02	1.66665225E+00	2.14977724E-02
6.25900000E-02	1.66379512E+00	2.17522687E-02
6.30900000E-02	1.64277150E+00	2.14319134E-02
6.36000000E-02	1.62724600E+00	2.12922489E-02
6.41100000E-02	1.64832925E+00	2.13623052E-02
6.46100000E-02	1.60641087E+00	2.09728667E-02
6.51200000E-02	1.58714950E+00	2.10081749E-02
6.56300000E-02	1.56796887E+00	2.08401971E-02
6.61300000E-02	1.59686225E+00	2.10890532E-02
6.66400000E-02	1.54065075E+00	2.04980020E-02
6.71500000E-02	1.53896625E+00	2.06099490E-02
6.76500000E-02	1.47835662E+00	2.06178636E-02
6.81600000E-02	1.47605537E+00	2.04768150E-02
6.86700000E-02	1.46976700E+00	2.02699449E-02
6.91700000E-02	1.45117512E+00	2.01653432E-02
6.96800000E-02	1.46326162E+00	2.01925559E-02
7.01900000E-02	1.43190338E+00	1.99663928E-02
7.06900000E-02	1.39957563E+00	1.98396006E-02
7.12000000E-02	1.41019463E+00	1.99271451E-02
7.17100000E-02	1.38092725E+00	1.97496384E-02
7.22100000E-02	1.37391275E+00	1.95243990E-02
7.27200000E-02	1.34222025E+00	1.97044316E-02
7.32300000E-02	1.34487050E+00	1.94627440E-02
7.37300000E-02	1.31252587E+00	1.93038739E-02
7.42400000E-02	1.31449175E+00	1.91542896E-02
7.47500000E-02	1.28740725E+00	1.94414802E-02
7.52600000E-02	1.25221988E+00	1.90140098E-02
7.57600000E-02	1.23627700E+00	1.89389530E-02
7.62700000E-02	1.26095475E+00	1.88583319E-02
7.67800000E-02	1.23904925E+00	1.87966593E-02
7.72800000E-02	1.21075788E+00	1.86865782E-02
7.77900000E-02	1.22651850E+00	1.87679426E-02
7.83000000E-02	1.21923700E+00	1.86273583E-02
7.88000000E-02	1.20107025E+00	1.88386761E-02
7.93100000E-02	1.19197763E+00	1.87256813E-02
7.98200000E-02	1.20596313E+00	1.90881666E-02
8.03200000E-02	1.16133850E+00	1.89796143E-02
8.08300000E-02	1.15407738E+00	1.89311317E-02
8.13400000E-02	1.16264625E+00	1.89274510E-02
8.18400000E-02	1.11927825E+00	1.90907315E-02
8.23500000E-02	1.10769700E+00	1.88741500E-02
8.28600000E-02	1.13040412E+00	1.89359864E-02
8.33600000E-02	1.11966813E+00	1.93266180E-02
8.38700000E-02	1.11633087E+00	1.89654594E-02
8.43800000E-02	1.12860437E+00	1.89658190E-02
8.48800000E-02	1.09753537E+00	1.89149687E-02
8.53900000E-02	1.07874025E+00	1.92168288E-02
8.59000000E-02	1.06050488E+00	1.88604755E-02
8.64000000E-02	1.05055025E+00	1.88298785E-02
8.69100000E-02	1.03627513E+00	1.90673929E-02
8.74200000E-02	1.06305738E+00	1.88675171E-02
8.79200000E-02	1.00297838E+00	1.87755259E-02
8.84300000E-02	1.02451312E+00	1.87065944E-02
8.89400000E-02	9.92460250E-01	1.89399218E-02
8.94400000E-02	1.01385463E+00	1.86850837E-02
8.99500000E-02	9.68426125E-01	1.86083776E-02
9.04600000E-02	9.79826500E-01	1.88549803E-02
9.09600000E-02	9.65036625E-01	1.85861906E-02
9.14700000E-02	9.65034250E-01	1.83055561E-02
9.19800000E-02	9.48116625E-01	1.81217094E-02
9.24800000E-02	9.43791000E-01	1.83226376E-02
9.29900000E-02	9.16618750E-01	1.80370170E-02
9.35000000E-02	9.48890500E-01	1.82054375E-02
9.40100000E-02	9.03762000E-01	1.84719646E-02
9.45100000E-02	9.18410625E-01	1.83102064E-02
9.50200000E-02	8.96816750E-01	1.82265883E-02
9.55300000E-02	9.12402125E-01	1.82226300E-02
9.60300000E-02	8.67816875E-01	1.84165771E-02
9.65400000E-02	9.13510500E-01	1.82378073E-02
9.70500000E-02	8.79237375E-01	1.82487353E-02
9.75500000E-02	8.64452250E-01	1.83235573E-02
9.80600000E-02	8.59729125E-01	1.81745006E-02
9.85700000E-02	8.66431000E-01	1.81896976E-02
9.90700000E-02	8.42384875E-01	1.82773945E-02
9.95800000E-02	8.27757750E-01	1.82138743E-02
1.00090000E-01	8.29235250E-01	1.80292379E-02
1.00590000E-01	8.55798750E-01	1.80850306E-02
1.01100000E-01	7.90698250E-01	1.83742182E-02
1.01610000E-01	8.21558500E-01	1.82866669E-02
1.02110000E-01	7.89908750E-01	1.83312919E-02
1.02620000E-01	8.11071875E-01	1.84053731E-02
1.03130000E-01	7.87026125E-01	1.83821023E-02
1.03630000E-01	7.84416500E-01	1.79134602E-02
1.04140000E-01	7.95917250E-01	1.77453203E-02
1.04650000E-01	7.90610500E-01	1.78123375E-02
1.05150000E-01	7.67192250E-01	1.74903598E-02
1.05660000E-01	7.43757500E-01	1.74331331E-02
1.06170000E-01	7.60052250E-01	1.77036155E-02
1.06670000E-01	7.58279250E-01	1.75256595E-02
1.07180000E-01	7.35500125E-01	1.73712598E-02
1.07690000E-01	7.51020125E-01	1.72200635E-02
1.08190000E-01	7.11119750E-01	1.72789010E-02
1.08700000E-01	7.17899125E-01	1.68776144E-02
1.09210000E-01	7.14701625E-01	1.68613294E-02
1.09710000E-01	7.32810125E-01	1.68958588E-02
1.10220000E-01	6.96271875E-01	1.65493802E-02
1.10730000E-01	6.83803125E-01	1.65365253E-02
1.11230000E-01	6.98450125E-01	1.65698098E-02
1.11740000E-01	7.00051000E-01	1.65930643E-02
1.12250000E-01	6.99781875E-01	1.62934867E-02
1.12750000E-01	6.78478625E-01	1.62304799E-02
1.13260000E-01	6.54494000E-01	1.63002808E-02
1.13770000E-01	6.50966500E-01	1.61458254E-02
1.14280000E-01	6.68429625E-01	1.59942376E-02
1.14780000E-01	6.52250000E-01	1.60118154E-02
1.15290000E-01	6.39610875E-01	1.58855357E-02
1.15800000E-01	6.51867875E-01	1.57586302E-02
1.16300000E-01	6.50131250E-01	1.58060357E-02
1.16810000E-01	6.22419125E-01	1.58591111E-02
1.17320000E-01	6.35743250E-01	1.55525929E-02
1.17820000E-01	6.44954625E-01	1.56858921E-02
1.18330000E-01	6.28423250E-01	1.55215657E-02
1.18840000E-01	6.28326375E-01	1.56061571E-02
1.19340000E-01	6.28052500E-01	1.53808435E-02
1.19850000E-01	6.20175375E-01	1.52870219E-02
1.20360000E-01	6.20185375E-01	1.54133256E-02
1.20860000E-01	6.25797750E-01	1.52075408E-02
1.21370000E-01	6.02318750E-01	1.52001665E-02
1.21880000E-01	5.88642125E-01	1.51956195E-02
1.22380000E-01	6.18624625E-01	1.50548920E-02
1.22890000E-01	5.74970500E-01	1.50747809E-02
1.23400000E-01	5.76304000E-01	1.50071534E-02
1.23900000E-01	5.54094250E-01	1.50133231E-02
1.24410000E-01	5.94783125E-01	1.48337258E-02
1.24920000E-01	5.70966125E-01	1.49088775E-02
1.25420000E-01	5.48198250E-01	1.48858990E-02
1.25930000E-01	5.64086125E-01	1.47756930E-02
1.26440000E-01	5.89123250E-01	1.45412037E-02
1.26940000E-01	5.69887625E-01	1.45293973E-02
1.27450000E-01	5.35926750E-01	1.46568990E-02
1.27960000E-01	5.59199250E-01	1.44473510E-02
1.28460000E-01	5.40271375E-01	1.45390829E-02
1.28970000E-01	5.58571500E-01	1.44160360E-02
1.29480000E-01	5.16698000E-01	1.42788544E-02
1.29980000E-01	5.31284375E-01	1.42841383E-02
1.30490000E-01	5.30427125E-01	1.43177529E-02
1.31000000E-01	5.20279125E-01	1.42444506E-02
1.31500000E-01	5.13540125E-01	1.41420952E-02
1.32010000E-01	5.42530500E-01	1.40722296E-02
1.32520000E-01	5.25802375E-01	1.40885313E-02
1.33020000E-01	5.10053375E-01	1.40313088E-02
1.33530000E-01	5.04035625E-01	1.38912854E-02
1.34040000E-01	5.14488375E-01	1.38550026E-02
1.34540000E-01	5.06720875E-01	1.39373699E-02
1.35050000E-01	5.30200875E-01	1.38523255E-02
1.35560000E-01	4.75264875E-01	1.38462464E-02
1.36060000E-01	5.05717125E-01	1.38074549E-02
1.36570000E-01	4.84085250E-01	1.37878894E-02
1.37080000E-01	4.88723375E-01	1.38101506E-02
1.37580000E-01	5.15038500E-01	1.36685408E-02
1.38090000E-01	4.93905125E-01	1.37006863E-02
1.38600000E-01	4.86740000E-01	1.36248074E-02
1.39110000E-01	4.82733875E-01	1.35362212E-02
1.39610000E-01	4.78048375E-01	1.36287773E-02
1.40120000E-01	4.91363875E-01	1.35646059E-02
1.40630000E-01	4.69428000E-01	1.34236617E-02
1.41130000E-01	4.54734750E-01	1.33747019E-02
1.41640000E-01	4.56685750E-01	1.33173101E-02
1.42150000E-01	4.41449375E-01	1.33785026E-02
1.42650000E-01	4.67812500E-01	1.33514993E-02
1.43160000E-01	4.60499250E-01	1.33111759E-02
1.43670000E-01	4.37764875E-01	1.32754997E-02
1.44170000E-01	4.36035625E-01	1.32432155E-02
1.44680000E-01	4.40972750E-01	1.31911778E-02
1.45190000E-01	4.43609375E-01	1.32330223E-02
1.45690000E-01	4.51678000E-01	1.31631994E-02
1.46200000E-01	4.54172250E-01	1.30560882E-02
1.46710000E-01	4.27172375E-01	1.31313745E-02
1.47210000E-01	4.31128250E-01	1.30420925E-02
1.47720000E-01	4.37599625E-01	1.30538272E-02
1.48230000E-01	4.29290000E-01	1.29976467E-02
1.48730000E-01	4.41370375E-01	1.29904584E-02
1.49240000E-01	4.40268625E-01	1.29658547E-02
1.49750000E-01	4.10920375E-01	1.29633902E-02
1.50250000E-01	4.18539125E-01	1.29350488E-02
1.50760000E-01	3.99294250E-01	1.28869180E-02
1.51270000E-01	4.05835875E-01	1.28196166E-02
1.51770000E-01	4.04292750E-01	1.29020570E-02
1.52280000E-01	4.20767500E-01	1.27917047E-02
1.52790000E-01	4.21917500E-01	1.27694690E-02
1.53290000E-01	4.17455625E-01	1.26376017E-02
1.53800000E-01	4.13461000E-01	1.27160788E-02
1.54310000E-01	4.16432250E-01	1.26383092E-02
1.54810000E-01	3.87957875E-01	1.26219999E-02
1.55320000E-01	3.96698125E-01	1.25693070E-02
1.55830000E-01	3.98708625E-01	1.25731042E-02
1.56330000E-01	4.09704750E-01	1.25266516E-02
1.56840000E-01	3.99871875E-01	1.24903111E-02
1.57350000E-01	3.74783750E-01	1.26006764E-02
1.57850000E-01	3.85842000E-01	1.24338185E-02
1.58360000E-01	3.54662500E-01	1.22803023E-02
1.58870000E-01	3.75841875E-01	1.23835172E-02
1.59370000E-01	3.85909125E-01	1.23864716E-02
1.59880000E-01	3.72328125E-01	1.22960681E-02
1.60390000E-01	3.81601625E-01	1.22316699E-02
1.60890000E-01	3.70440875E-01	1.23154838E-02
1.61400000E-01	3.72218000E-01	1.22887476E-02
1.61910000E-01	3.73354000E-01	1.21923003E-02
1.62410000E-01	3.73777375E-01	1.21871195E-02
1.62920000E-01	3.64084000E-01	1.22087291E-02
1.63430000E-01	3.64720625E-01	1.21792164E-02
1.63930000E-01	3.76876750E-01	1.20787363E-02
1.64440000E-01	3.56668375E-01	1.21880674E-02
1.64950000E-01	3.50954625E-01	1.20360236E-02
1.65450000E-01	3.66205375E-01	1.19890493E-02
1.65960000E-01	3.42504250E-01	1.20251098E-02
1.66470000E-01	3.58403500E-01	1.20335740E-02
1.66970000E-01	3.57104875E-01	1.19235487E-02
1.67480000E-01	3.62156625E-01	1.20958838E-02
1.67990000E-01	3.37808250E-01	1.21015351E-02
1.68490000E-01	3.48097750E-01	1.21587737E-02
1.69000000E-01	3.38159125E-01	1.22048253E-02
1.69510000E-01	3.49008500E-01	1.22346015E-02
1.70010000E-01	3.43373000E-01	1.23078761E-02
1.70520000E-01	3.35048000E-01	1.21896627E-02
1.71030000E-01	3.59142125E-01	1.22358732E-02
1.71530000E-01	3.43175875E-01	1.23279674E-02
1.72040000E-01	3.39204750E-01	1.23200528E-02
1.72550000E-01	3.41507375E-01	1.22343534E-02
1.73050000E-01	3.17553250E-01	1.22789863E-02
1.73560000E-01	3.36799750E-01	1.23356033E-02
1.74070000E-01	3.22263250E-01	1.22190887E-02
1.74570000E-01	3.25720750E-01	1.22724014E-02
1.75080000E-01	3.37677250E-01	1.23101635E-02
1.75590000E-01	3.31341375E-01	1.23012932E-02
1.76100000E-01	3.02390500E-01	1.22238370E-02
1.76600000E-01	3.29760250E-01	1.23072830E-02
1.77110000E-01	3.24123750E-01	1.23736583E-02
1.77620000E-01	3.14605500E-01	1.22088270E-02
1.78120000E-01	2.97790375E-01	1.22573759E-02
1.78630000E-01	2.91129750E-01	1.23338444E-02
1.79140000E-01	3.06660500E-01	1.22794511E-02
1.79640000E-01	3.09173125E-01	1.21370456E-02
1.80150000E-01	3.22952000E-01	1.22063611E-02
1.80660000E-01	3.00082125E-01	1.22596120E-02
1.81160000E-01	3.07414625E-01	1.21187255E-02
1.81670000E-01	3.09266000E-01	1.23099146E-02
1.82180000E-01	2.89956250E-01	1.25191274E-02
1.82680000E-01	3.07320125E-01	1.24813636E-02
1.83190000E-01	2.83991625E-01	1.24614342E-02
1.83700000E-01	2.82928375E-01	1.25474216E-02
1.84200000E-01	2.95726250E-01	1.26450826E-02
1.84710000E-01	2.81768875E-01	1.25565691E-02
1.85220000E-01	3.00575000E-01	1.26719596E-02
1.85720000E-01	2.95709250E-01	1.27528773E-02
1.86230000E-01	2.71599000E-01	1.27018290E-02
1.86740000E-01	3.02908000E-01	1.27422820E-02
1.87240000E-01	2.80824000E-01	1.28372673E-02
1.87750000E-01	2.85211750E-01	1.29285538E-02
1.88260000E-01	2.69964625E-01	1.27724817E-02
1.88760000E-01	2.84942875E-01	1.28369690E-02
1.89270000E-01	2.88835000E-01	1.29879131E-02
1.89780000E-01	2.56244875E-01	1.28910296E-02
1.90280000E-01	2.79764875E-01	1.29892343E-02
1.90790000E-01	2.88818375E-01	1.29963745E-02
1.91300000E-01	2.79299625E-01	1.30168720E-02
1.91800000E-01	2.80903500E-01	1.29583946E-02
1.92310000E-01	2.82426750E-01	1.29720692E-02
1.92820000E-01	2.75427125E-01	1.30835764E-02
1.93320000E-01	2.75580875E-01	1.31070585E-02
1.93830000E-01	2.62442625E-01	1.30423334E-02
1.94340000E-01	2.77374875E-01	1.30895563E-02
1.94840000E-01	2.76893750E-01	1.31738871E-02
1.95350000E-01	2.71370000E-01	1.30187032E-02
1.95860000E-01	2.81270875E-01	1.30766695E-02
1.96360000E-01	2.65330750E-01	1.32393119E-02
1.96870000E-01	2.69304625E-01	1.31238734E-02
1.97380000E-01	2.65421750E-01	1.31453308E-02
1.97880000E-01	2.68197250E-01	1.31475973E-02
1.98390000E-01	2.52933375E-01	1.32409323E-02
1.98900000E-01	2.66676500E-01	1.31508693E-02
1.99400000E-01	2.48693250E-01	1.31011974E-02
1.99910000E-01	2.56156500E-01	1.33237800E-02
2.00420000E-01	2.47285000E-01	1.31478208E-02
2.00920000E-01	2.60867000E-01	1.31078192E-02
2.01430000E-01	2.68014750E-01	1.32443896E-02
2.01940000E-01	2.67979500E-01	1.33385920E-02
2.02440000E-01	2.38898250E-01	1.31422115E-02
2.02950000E-01	2.49201875E-01	1.32187551E-02
2.03460000E-01	2.61352500E-01	1.33663619E-02
2.03960000E-01	2.49859500E-01	1.32327688E-02
2.04470000E-01	2.72086875E-01	1.32121559E-02
2.04980000E-01	2.49542875E-01	1.31371808E-02
2.05480000E-01	2.62803375E-01	1.32716163E-02
2.05990000E-01	2.30726125E-01	1.31616495E-02
2.06500000E-01	2.39378625E-01	1.32131433E-02
2.07000000E-01	2.48006250E-01	1.33869154E-02
2.07510000E-01	2.31679250E-01	1.32493949E-02
2.08020000E-01	2.31559000E-01	1.32129751E-02
2.08520000E-01	2.38886500E-01	1.33441827E-02
2.09030000E-01	2.45504125E-01	1.33025020E-02
2.09540000E-01	2.21255875E-01	1.30459093E-02
2.10040000E-01	2.31473250E-01	1.30819198E-02
2.10550000E-01	2.41064500E-01	1.33071753E-02
2.11060000E-01	2.33021000E-01	1.31738701E-02
2.11560000E-01	2.55026625E-01	1.31501772E-02
2.12070000E-01	2.32529125E-01	1.32042768E-02
2.12580000E-01	2.25065125E-01	1.32794003E-02
2.13080000E-01	2.14726750E-01	1.31375679E-02
2.13590000E-01	2.44654250E-01	1.31782215E-02
2.14100000E-01	2.39813625E-01	1.32070193E-02
2.14600000E-01	2.41611125E-01	1.31652656E-02
2.15110000E-01	2.33366250E-01	1.31350431E-02
2.15620000E-01	2.09390000E-01	1.31525971E-02
2.16120000E-01	2.31040750E-01	1.32281910E-02
2.16630000E-01	2.13533750E-01	1.30530478E-02
2.17140000E-01	2.23706750E-01	1.30322014E-02
2.17640000E-01	2.12192000E-01	1.32250016E-02
2.18150000E-01	2.30489500E-01	1.30541821E-02
2.18660000E-01	2.23551875E-01	1.29723280E-02
2.19160000E-01	2.34653750E-01	1.30968956E-02
2.19670000E-01	2.22786250E-01	1.31302709E-02
2.20180000E-01	2.16386875E-01	1.29521187E-02
2.20680000E-01	2.25188500E-01	1.29619578E-02
2.21190000E-01	2.14862500E-01	1.31048136E-02
2.21700000E-01	2.28625000E-01	1.29235590E-02
2.22200000E-01	2.25149250E-01	1.28588093E-02
2.22710000E-01	2.19031000E-01	1.28984972E-02
2.23220000E-01	2.12098875E-01	1.30072526E-02
2.23720000E-01	2.00267000E-01	1.27289399E-02
2.24230000E-01	2.27151000E-01	1.27522844E-02
2.24740000E-01	2.03651750E-01	1.28741201E-02
2.25240000E-01	2.02868500E-01	1.26924544E-02
2.25750000E-01	2.04592500E-01	1.26312018E-02
2.26260000E-01	2.11597750E-01	1.27259815E-02
2.26760000E-01	2.07972250E-01	1.26951853E-02
2.27270000E-01	2.05969000E-01	1.26013486E-02
2.27780000E-01	2.00791750E-01	1.26403665E-02
2.28280000E-01	2.11696375E-01	1.25903314E-02
2.28790000E-01	2.09771000E-01	1.24646240E-02
2.29300000E-01	2.16615500E-01	1.24040751E-02
2.29800000E-01	1.93595875E-01	1.24775613E-02
2.30310000E-01	2.30085875E-01	1.24957762E-02
2.30820000E-01	1.79440625E-01	1.21974127E-02
2.31320000E-01	2.06543875E-01	1.22822626E-02
2.31830000E-01	2.06627125E-01	1.23944739E-02
2.32340000E-01	2.07824250E-01	1.21897653E-02
2.32840000E-01	2.01910750E-01	1.22088547E-02
2.33350000E-01	2.07506125E-01	1.21979300E-02
2.33860000E-01	1.93097750E-01	1.22096667E-02
2.34360000E-01	2.00284625E-01	1.20583623E-02
2.34870000E-01	1.96724625E-01	1.19881093E-02
2.35380000E-01	1.92583875E-01	1.20376078E-02
2.35880000E-01	2.04876875E-01	1.19091217E-02
2.36390000E-01	1.86602875E-01	1.19063696E-02
2.36900000E-01	1.92466625E-01	1.20062484E-02
2.37400000E-01	2.01082625E-01	1.19893779E-02
2.37910000E-01	1.90028750E-01	1.18435172E-02
2.38420000E-01	1.89048125E-01	1.18975155E-02
2.38920000E-01	1.87023250E-01	1.18980814E-02
2.39430000E-01	2.05968000E-01	1.17922693E-02
2.39940000E-01	1.80022750E-01	1.18020960E-02
2.40440000E-01	2.05176750E-01	1.17619711E-02
2.40950000E-01	1.95896875E-01	1.17650548E-02
2.41450000E-01	1.88389750E-01	1.16748386E-02
2.41960000E-01	1.93671750E-01	1.16942381E-02
2.42470000E-01	1.88044000E-01	1.17368796E-02
2.42970000E-01	2.11156500E-01	1.16089712E-02
2.43480000E-01	2.00713625E-01	1.16081379E-02
2.43990000E-01	1.91214125E-01	1.16488030E-02
2.44490000E-01	1.76817750E-01	1.15711863E-02
2.45000000E-01	2.01602000E-01	1.15902027E-02
2.45510000E-01	1.86025875E-01	1.15882733E-02
2.46010000E-01	1.88884000E-01	1.15872276E-02
2.46520000E-01	2.00383625E-01	1.14636340E-02
2.47030000E-01	1.77788625E-01	1.14675360E-02
2.47530000E-01	1.58993375E-01	1.14663219E-02
2.48040000E-01	1.83505500E-01	1.14751173E-02
2.48550000E-01	1.75684125E-01	1.13699182E-02
2.49050000E-01	1.64455500E-01	1.14140984E-02
2.49560000E-01	1.80273125E-01	1.14207427E-02
2.50070000E-01	1.68367750E-01	1.12601693E-02
2.50570000E-01	1.71507500E-01	1.13394888E-02
2.51080000E-01	1.68881625E-01	1.13059532E-02
2.51590000E-01	1.69249250E-01	1.12875326E-02
2.52090000E-01	1.89636000E-01	1.12061594E-02
2.52600000E-01	1.75183375E-01	1.12223217E-02
2.53110000E-01	1.75826875E-01	1.12335009E-02
2.53610000E-01	1.88773375E-01	1.11387058E-02
2.54120000E-01	1.63366375E-01	1.11563452E-02
2.54630000E-01	1.67719875E-01	1.11740365E-02
2.55130000E-01	1.88635250E-01	1.11558710E-02
2.55640000E-01	1.87639750E-01	1.10057521E-02
2.56150000E-01	1.79290875E-01	1.09701205E-02
2.56650000E-01	1.82757125E-01	1.09572524E-02
2.57160000E-01	1.74976750E-01	1.10047979E-02
2.57670000E-01	1.71960000E-01	1.09326039E-02
2.58170000E-01	1.75664625E-01	1.09873925E-02
2.58680000E-01	1.70811625E-01	1.09320228E-02
2.59190000E-01	1.65131125E-01	1.08861223E-02
2.59690000E-01	1.75987750E-01	1.09118047E-02
2.60200000E-01	1.67233375E-01	1.07946374E-02
2.60710000E-01	1.60369000E-01	1.07847111E-02
2.61210000E-01	1.71548625E-01	1.07714774E-02
2.61720000E-01	1.72845000E-01	1.07722847E-02
2.62230000E-01	1.79281250E-01	1.07419855E-02
2.62730000E-01	1.71119625E-01	1.07427029E-02
2.63240000E-01	1.65467250E-01	1.07213663E-02
2.63750000E-01	1.74687125E-01	1.07009062E-02
2.64250000E-01	1.61366750E-01	1.07230957E-02
2.64760000E-01	1.67154375E-01	1.06844358E-02
2.65270000E-01	1.67460375E-01	1.06340379E-02
2.65770000E-01	1.72735250E-01	1.06777188E-02
2.66280000E-01	1.65290750E-01	1.06065839E-02
2.66790000E-01	1.75246125E-01	1.05890128E-02
2.67290000E-01	1.67824125E-01	1.05862159E-02
2.67800000E-01	1.72084125E-01	1.06361799E-02
2.68310000E-01	1.48522750E-01	1.05082784E-02
2.68810000E-01	1.49876125E-01	1.05127240E-02
2.69320000E-01	1.66405375E-01	1.05075775E-02
2.69830000E-01	1.56403375E-01	1.04838558E-02
2.70330000E-01	1.82563875E-01	1.04917480E-02
2.70840000E-01	1.51417000E-01	1.04718388E-02
2.71340000E-01	1.47781375E-01	1.04332069E-02
2.71850000E-01	1.63053875E-01	1.03840274E-02
2.72360000E-01	1.56830375E-01	1.04245297E-02
2.72860000E-01	1.71508000E-01	1.03916967E-02
2.73370000E-01	1.49914875E-01	1.04181725E-02
2.73880000E-01	1.60042625E-01	1.03274067E-02
2.74380000E-01	1.65239375E-01	1.03368272E-02
2.74890000E-01	1.64172500E-01	1.03594446E-02
2.75400000E-01	1.63146625E-01	1.02899589E-02
2.75900000E-01	1.66631750E-01	1.02734813E-02
2.76410000E-01	1.58240125E-01	1.02891466E-02
2.76920000E-01	1.58659500E-01	1.02777844E-02
2.77420000E-01	1.47043250E-01	1.02140518E-02
2.77930000E-01	1.62386500E-01	1.02453089E-02
2.78440000E-01	1.62944625E-01	1.02618571E-02
2.78940000E-01	1.40183500E-01	1.02224946E-02
2.79450000E-01	1.54827500E-01	1.02302948E-02
2.79960000E-01	1.58836125E-01	1.02818203E-02
2.80460000E-01	1.42257500E-01	1.01984624E-02
2.80970000E-01	1.61592375E-01	1.01476808E-02
2.81480000E-01	1.55047000E-01	1.01580396E-02
2.81980000E-01	1.55080625E-01	1.01621270E-02
2.82490000E-01	1.56510000E-01	1.01043174E-02
2.83000000E-01	1.37269750E-01	1.01116120E-02
2.83500000E-01	1.41645625E-01	1.01878798E-02
2.84010000E-01	1.50486500E-01	1.01297569E-02
2.84520000E-01	1.41697625E-01	1.01089019E-02
2.85020000E-01	1.65211250E-01	1.01378538E-02
2.85530000E-01	1.50826375E-01	1.01104209E-02
2.86040000E-01	1.57475875E-01	1.00446654E-02
2.86540000E-01	1.45102750E-01	1.00536377E-02
2.87050000E-01	1.50161625E-01	1.00847393E-02
2.87560000E-01	1.58593750E-01	1.00406844E-02
2.88060000E-01	1.39403250E-01	1.00313943E-02
2.88570000E-01	1.40867875E-01	1.00879086E-02
2.89080000E-01	1.26700500E-01	1.00878472E-02
2.89580000E-01	1.40041500E-01	1.00608218E-02
2.90090000E-01	1.27446125E-01	1.00563334E-02
2.90590000E-01	1.47079000E-01	1.00975161E-02
2.91100000E-01	1.48798125E-01	1.00459659E-02
2.91610000E-01	1.57134375E-01	1.00545031E-02
2.92110000E-01	1.51793875E-01	1.01006550E-02
2.92620000E-01	1.55439250E-01	1.00836616E-02
2.93130000E-01	1.41310500E-01	1.00110373E-02
2.93630000E-01	1.25279625E-01	1.00886283E-02
2.94140000E-01	1.34083875E-01	1.00868706E-02
2.94650000E-01	1.56298500E-01	1.00193989E-02
2.95150000E-01	1.58263625E-01	1.00356803E-02
2.95660000E-01	1.46506250E-01	1.00298247E-02
2.96170000E-01	1.32111750E-01	1.00885998E-02
2.96670000E-01	1.61813125E-01	1.00199342E-02
2.97180000E-01	1.47509250E-01	1.00289996E-02
2.97690000E-01	1.29510500E-01	1.00528490E-02
2.98190000E-01	1.40000875E-01	1.00419782E-02
2.98700000E-01	1.37215500E-01	9.97356580E-03
2.99210000E-01	1.45761625E-01	1.00356791E-02
2.99710000E-01	1.35952000E-01	1.00026248E-02
3.00220000E-01	1.37873750E-01	9.97145006E-03
3.00730000E-01	1.54391875E-01	9.97666542E-03
3.01230000E-01	1.33499750E-01	9.97739125E-03
3.01740000E-01	1.22802875E-01	1.00145726E-02
3.02250000E-01	1.38602750E-01	9.96664499E-03
3.02750000E-01	1.49891625E-01	9.93245284E-03
3.03260000E-01	1.30923500E-01	9.97697623E-03
3.03770000E-01	1.35783625E-01	9.89444927E-03
3.04270000E-01	1.31787250E-01	9.89068494E-03
3.04780000E-01	1.37030250E-01	9.84282394E-03
3.05290000E-01	1.28937125E-01	9.95295805E-03
3.05790000E-01	1.31361875E-01	9.86585112E-03
3.06300000E-01	1.22020500E-01	9.77272241E-03
3.06800000E-01	1.31280625E-01	9.86063762E-03
3.07310000E-01	1.32309750E-01	9.93436846E-03
3.07820000E-01	1.43605875E-01	9.92420432E-03
3.08320000E-01	1.32062625E-01	9.99111590E-03
3.08830000E-01	1.12419375E-01	1.00480338E-02
3.09340000E-01	1.29784500E-01	9.99476944E-03
3.09840000E-01	1.34529875E-01	9.99324985E-03
3.10350000E-01	1.19374125E-01	1.00663161E-02
3.10860000E-01	1.21564375E-01	9.99909401E-03
3.11360000E-01	1.19393375E-01	1.01090023E-02
3.11870000E-01	1.42725500E-01	1.01888617E-02
3.12380000E-01	1.30697500E-01	1.03108262E-02
3.12880000E-01	1.33268500E-01	1.02712598E-02
3.13390000E-01	1.23307375E-01	1.03442334E-02
3.13900000E-01	1.28089750E-01	1.03975123E-02
3.14400000E-01	1.19181375E-01	1.04122680E-02
3.14910000E-01	1.19942125E-01	1.04702565E-02
3.15420000E-01	1.21486625E-01	1.04455439E-02
3.15920000E-01	1.23759125E-01	1.05652509E-02
3.16430000E-01	1.30155125E-01	1.05479729E-02
3.16940000E-01	1.38083000E-01	1.05652316E-02
3.17440000E-01	1.29817375E-01	1.06139389E-02
3.17950000E-01	1.34330000E-01	1.06335307E-02
3.18450000E-01	1.20894500E-01	1.05643615E-02
3.18960000E-01	1.36100000E-01	1.06014787E-02
3.19470000E-01	1.06751375E-01	1.06780504E-02
3.19970000E-01	1.22776875E-01	1.06461571E-02
3.20480000E-01	1.06638125E-01	1.06321880E-02
3.20990000E-01	1.10886375E-01	1.08235597E-02
3.21490000E-01	1.09945625E-01	1.06962566E-02
3.22000000E-01	1.36911500E-01	1.06531772E-02
3.22510000E-01	1.31490625E-01	1.06229001E-02
3.23010000E-01	1.17844500E-01	1.06767605E-02
3.23520000E-01	1.23381125E-01	1.06665293E-02
3.24030000E-01	1.21001000E-01	1.06353133E-02
3.24530000E-01	1.24348375E-01	1.06449027E-02
3.25040000E-01	1.33089875E-01	1.07263799E-02
3.25550000E-01	1.41708375E-01	1.06199635E-02
3.26050000E-01	1.25040375E-01	1.06702824E-02
3.26560000E-01	1.16945625E-01	1.06565287E-02
3.27070000E-01	1.05861625E-01	1.06827684E-02
3.27570000E-01	1.11522000E-01	1.06605616E-02
3.28080000E-01	1.12795250E-01	1.07050193E-02
3.28590000E-01	1.17134875E-01	1.07760992E-02
3.29090000E-01	1.18336250E-01	1.06261580E-02
3.29600000E-01	1.12094500E-01	1.07402866E-02
3.30100000E-01	1.11119875E-01	1.08209698E-02
3.30610000E-01	1.07838125E-01	1.07378242E-02
3.31120000E-01	9.53870000E-02	1.07695046E-02
3.31620000E-01	1.25623000E-01	1.08003412E-02
3.32130000E-01	9.80481250E-02	1.08111838E-02
3.32640000E-01	1.07773125E-01	1.07883618E-02
3.33140000E-01	1.04483250E-01	1.07739932E-02
3.33650000E-01	1.14425125E-01	1.08690906E-02
3.34160000E-01	1.19954625E-01	1.08736991E-02
3.34660000E-01	1.00221875E-01	1.07792596E-02
3.35170000E-01	1.28414125E-01	1.08615410E-02
3.35680000E-01	1.12225500E-01	1.08969640E-02
3.36180000E-01	1.17255625E-01	1.08811445E-02
3.36690000E-01	1.04889250E-01	1.08217885E-02
3.37200000E-01	1.13642625E-01	1.08532690E-02
3.37700000E-01	1.15489250E-01	1.09299512E-02
3.38210000E-01	1.30349500E-01	1.08372207E-02
3.38720000E-01	1.13452375E-01	1.08705779E-02
3.39220000E-01	1.29407250E-01	1.09732374E-02
3.39730000E-01	1.16758625E-01	1.08897843E-02
3.40230000E-01	1.17124250E-01	1.08611886E-02
3.40740000E-01	1.04574375E-01	1.09421429E-02
3.41250000E-01	1.04914000E-01	1.09722336E-02
3.41750000E-01	1.04625750E-01	1.08872036E-02
3.42260000E-01	9.53580000E-02	1.09062515E-02
3.42770000E-01	9.62432500E-02	1.09812613E-02
3.43270000E-01	1.12024375E-01	1.09703077E-02
3.43780000E-01	1.09219375E-01	1.09194210E-02
3.44290000E-01	9.65502500E-02	1.09671373E-02
3.44790000E-01	1.10301625E-01	1.11011996E-02
3.45300000E-01	1.03752625E-01	1.09369365E-02
3.45810000E-01	1.21629500E-01	1.09677053E-02
3.46310000E-01	1.17572750E-01	1.10341733E-02
3.46820000E-01	1.04755875E-01	1.10246120E-02
3.47330000E-01	1.08631625E-01	1.09667066E-02
3.47830000E-01	1.07767375E-01	1.10260005E-02
3.48340000E-01	9.75960000E-02	1.11189536E-02
3.48840000E-01	1.15154750E-01	1.09665154E-02
3.49350000E-01	1.12338375E-01	1.10079839E-02
3.49860000E-01	9.34845000E-02	1.10472929E-02
3.50360000E-01	1.01398250E-01	1.10178765E-02
3.50870000E-01	1.11245125E-01	1.09311038E-02
3.51380000E-01	1.13658375E-01	1.10048650E-02
3.51880000E-01	1.16499875E-01	1.10646963E-02
3.52390000E-01	9.69897500E-02	1.09824312E-02
3.52900000E-01	1.11187500E-01	1.09575806E-02
3.53400000E-01	1.18859875E-01	1.09790351E-02
3.53910000E-01	1.11200000E-01	1.10487145E-02
3.54420000E-01	1.06742375E-01	1.08640834E-02
3.54920000E-01	9.09037500E-02	1.07641032E-02
3.55430000E-01	9.90022500E-02	1.06166299E-02
3.55940000E-01	1.14570000E-01	1.06111570E-02
3.56440000E-01	1.13436625E-01	1.04480865E-02
3.56950000E-01	1.05931625E-01	1.04580051E-02
3.57450000E-01	1.09221375E-01	1.04355208E-02
3.57960000E-01	1.10872000E-01	1.02222303E-02
3.58470000E-01	1.02325750E-01	1.03696695E-02
3.58970000E-01	1.00604000E-01	1.05008033E-02
3.59480000E-01	1.00803250E-01	1.05154012E-02
3.59990000E-01	1.13561500E-01	1.05232701E-02
3.60490000E-01	9.97297500E-02	1.05405805E-02
3.61000000E-01	1.05735250E-01	1.06307987E-02
3.61510000E-01	9.00518750E-02	1.05401072E-02
3.62010000E-01	1.14756125E-01	1.06164203E-02
3.62520000E-01	1.13969875E-01	1.07381432E-02
3.63030000E-01	1.03279000E-01	1.07070989E-02
3.63530000E-01	1.03297750E-01	1.06215031E-02
3.64040000E-01	1.01899250E-01	1.07672614E-02
3.64550000E-01	1.17433375E-01	1.08194707E-02
3.65050000E-01	1.05136750E-01	1.07390407E-02
3.65560000E-01	9.75202500E-02	1.07649495E-02
3.66060000E-01	1.00970875E-01	1.08274625E-02
3.66570000E-01	8.70253750E-02	1.08564553E-02
3.67080000E-01	9.45736250E-02	1.07769653E-02
3.67580000E-01	1.08731500E-01	1.09296889E-02
3.68090000E-01	1.09879875E-01	1.09961741E-02
3.68600000E-01	7.93763750E-02	1.09837803E-02
3.69100000E-01	1.06230875E-01	1.10874883E-02
3.69610000E-01	7.89867500E-02	1.12018394E-02
3.70120000E-01	8.51198750E-02	1.12515575E-02
3.70620000E-01	9.48658750E-02	1.12852344E-02
3.71130000E-01	9.39553750E-02	1.13900183E-02
3.71640000E-01	1.07731000E-01	1.14942164E-02
3.72140000E-01	9.38435000E-02	1.13730483E-02
3.72650000E-01	1.00160000E-01	1.14039564E-02
3.73150000E-01	9.50631250E-02	1.14320115E-02
3.73660000E-01	1.06763875E-01	1.14325509E-02
3.74170000E-01	9.10115000E-02	1.13252355E-02
3.74670000E-01	8.09808750E-02	1.14213309E-02
3.75180000E-01	1.03687375E-01	1.15376005E-02
3.75690000E-01	1.09510500E-01	1.15531363E-02
3.76190000E-01	8.03551250E-02	1.15122964E-02
3.76700000E-01	8.96881250E-02	1.16407311E-02
3.77210000E-01	1.00442000E-01	1.17201471E-02
3.77710000E-01	8.51368750E-02	1.16385121E-02
3.78220000E-01	1.09052750E-01	1.17639195E-02
3.78730000E-01	8.45945000E-02	1.18858324E-02
3.79230000E-01	1.01499125E-01	1.19025532E-02
3.79740000E-01	1.06643750E-01	1.18724482E-02
3.80240000E-01	1.16575500E-01	1.20236357E-02
3.80750000E-01	9.84577500E-02	1.20761423E-02
3.81260000E-01	9.77007500E-02	1.20519222E-02
3.81760000E-01	9.97187500E-02	1.20665868E-02
3.82270000E-01	9.57931250E-02	1.21550766E-02
3.82780000E-01	1.10010625E-01	1.22934161E-02
3.83280000E-01	9.31736250E-02	1.21446401E-02
3.83790000E-01	9.65316250E-02	1.22710833E-02
3.84300000E-01	7.38995000E-02	1.23780014E-02
3.84800000E-01	1.05292250E-01	1.24586712E-02
3.85310000E-01	9.84657500E-02	1.23872009E-02
3.85820000E-01	9.42981250E-02	1.25234355E-02
3.86320000E-01	1.03573625E-01	1.24868968E-02
3.86830000E-01	9.59937500E-02	1.26009501E-02
3.87330000E-01	8.89827500E-02	1.26546529E-02
3.87840000E-01	9.61100000E-02	1.26295781E-02
3.88350000E-01	7.90363750E-02	1.27392068E-02
3.88850000E-01	8.56823750E-02	1.27615846E-02
3.89360000E-01	1.00871500E-01	1.29540754E-02
3.89870000E-01	9.59217500E-02	1.28171435E-02
3.90370000E-01	1.11906875E-01	1.29881569E-02
3.90880000E-01	8.00317500E-02	1.29992859E-02
3.91390000E-01	9.65350000E-02	1.30473718E-02
3.91890000E-01	1.06183125E-01	1.31844118E-02
3.92400000E-01	8.60037500E-02	1.31835708E-02
3.92900000E-01	1.06577125E-01	1.31726668E-02
3.93410000E-01	1.06120250E-01	1.32617095E-02
3.93920000E-01	9.84776250E-02	1.34897575E-02
3.94420000E-01	9.67071250E-02	1.33571803E-02
3.94930000E-01	9.31656250E-02	1.34376057E-02
3.95440000E-01	9.58157500E-02	1.35746862E-02
3.95940000E-01	9.34941250E-02	1.35554022E-02
3.96450000E-01	9.95002500E-02	1.42915913E-02
3.96960000E-01	8.18790000E-02	1.37838656E-02
3.97460000E-01	7.31007500E-02	1.37884555E-02
3.97970000E-01	7.26971250E-02	1.37233948E-02
3.98470000E-01	1.07612125E-01	1.39244610E-02
3.98980000E-01	6.59795000E-02	1.39815020E-02
3.99490000E-01	1.08038375E-01	1.40128293E-02
3.99990000E-01	8.43640000E-02	1.39898502E-02
4.00500000E-01	9.40155000E-02	1.41764111E-02
4.01010000E-01	9.93203750E-02	1.43148751E-02
4.01510000E-01	6.14320000E-02	1.41368460E-02
4.02020000E-01	9.52286250E-02	1.42583223E-02
4.02530000E-01	1.17285000E-01	1.44107285E-02
4.03030000E-01	9.06042500E-02	1.44860251E-02
4.03540000E-01	7.47833750E-02	1.42816764E-02
4.04050000E-01	1.09761875E-01	1.44645313E-02
4.04550000E-01	1.10455125E-01	1.45898539E-02
4.05060000E-01	1.01003125E-01	1.45805615E-02
4.05560000E-01	9.74130000E-02	1.45194824E-02
4.06070000E-01	9.30975000E-02	1.46542418E-02
4.06580000E-01	1.15436000E-01	1.49053320E-02
4.07080000E-01	1.00714500E-01	1.46018066E-02
4.07590000E-01	7.35591250E-02	1.46680079E-02
4.08100000E-01	1.01715750E-01	1.49609454E-02
4.08600000E-01	8.33852500E-02	1.47564347E-02
4.09110000E-01	7.45400000E-02	1.47457828E-02
4.09620000E-01	1.08281625E-01	1.47984945E-02
4.10120000E-01	1.04350000E-01	1.51224853E-02
4.10630000E-01	1.02390750E-01	1.47840894E-02
4.11130000E-01	1.05838250E-01	1.48441222E-02
4.11640000E-01	1.04276000E-01	1.51948599E-02
4.12150000E-01	7.16580000E-02	1.51775266E-02
4.12650000E-01	8.54026250E-02	1.48600147E-02
4.13160000E-01	8.34675000E-02	1.50832547E-02
4.13670000E-01	8.60401250E-02	1.53204076E-02
4.14170000E-01	7.48208750E-02	1.52563462E-02
4.14680000E-01	9.52028750E-02	1.51311270E-02
4.15180000E-01	5.77415000E-02	1.53996008E-02
4.15690000E-01	1.01396000E-01	1.55670510E-02
4.16200000E-01	8.88665000E-02	1.52054751E-02
4.16700000E-01	7.82212500E-02	1.53841325E-02
4.17210000E-01	9.51506250E-02	1.56767578E-02
4.17720000E-01	7.47903750E-02	1.55099173E-02
4.18220000E-01	7.81875000E-02	1.54884599E-02
4.18730000E-01	5.69642500E-02	1.55819380E-02
4.19240000E-01	8.61090000E-02	1.59566758E-02
4.19740000E-01	6.79340000E-02	1.57301994E-02
4.20250000E-01	7.86381250E-02	1.57161841E-02
4.20750000E-01	7.79381250E-02	1.61485647E-02
4.21260000E-01	7.77426250E-02	1.60031173E-02
4.21770000E-01	7.49575000E-02	1.58425477E-02
4.22270000E-01	8.64685000E-02	1.61084053E-02
4.22780000E-01	9.58307500E-02	1.64422014E-02
4.23290000E-01	8.47957500E-02	1.63375254E-02
4.23790000E-01	9.25376250E-02	1.62758387E-02
4.24300000E-01	7.37782500E-02	1.65545074E-02
4.24810000E-01	7.75787500E-02	1.70674810E-02
4.25310000E-01	8.22500000E-02	1.65069409E-02
4.25820000E-01	4.14826250E-02	1.67574897E-02
4.26320000E-01	9.42407500E-02	1.72275291E-02
4.26830000E-01	8.69483750E-02	1.71408403E-02
4.27340000E-01	1.00222375E-01	1.70375473E-02
4.27840000E-01	8.01868750E-02	1.72259476E-02
4.28350000E-01	9.45436250E-02	1.76956270E-02
4.28860000E-01	8.60752500E-02	1.74640282E-02
4.29360000E-01	8.32908750E-02	1.74099683E-02
4.29870000E-01	1.21237000E-01	1.80015983E-02
4.30370000E-01	6.46286250E-02	1.81928717E-02
4.30880000E-01	7.94202500E-02	1.78464875E-02
4.31390000E-01	9.66017500E-02	1.80618462E-02
4.31890000E-01	1.04846000E-01	1.86377404E-02
4.32400000E-01	1.03956750E-01	1.84094058E-02
4.32910000E-01	1.01600875E-01	1.84426556E-02
4.33410000E-01	8.37526250E-02	1.86121128E-02
4.33920000E-01	8.15486250E-02	1.93151741E-02
4.34430000E-01	9.02106250E-02	1.88161299E-02
4.34930000E-01	7.31345000E-02	1.90255482E-02
4.35440000E-01	1.04872250E-01	1.96725280E-02
4.35940000E-01	5.99645000E-02	1.95776324E-02
4.36450000E-01	9.36240000E-02	1.94846549E-02
4.36960000E-01	5.03460000E-02	1.97689165E-02
4.37460000E-01	8.96175000E-02	2.03009386E-02
4.37970000E-01	9.38136250E-02	2.00888833E-02
4.38480000E-01	7.12205000E-02	2.03323406E-02
4.38980000E-01	7.98882500E-02	2.05118495E-02
4.39490000E-01	7.60023750E-02	2.08597830E-02
4.39990000E-01	5.40362500E-02	2.06583209E-02
