## Supplementary material for "Disordered proteins interact with the chemical environment to tune their protective function during drying": File S1: 100S Fit - 4.csv

q**2_data	ln(I(q))_data	error_data	q**2_fit	ln(I(q))_fit	normalized_residual
0.00012996	2.9428957824717465	0.5878929908574808	0.000361	1.2628045101807552	0.38268147311634715
0.0001418481	2.64425331599575	0.6253534161145864	0.0003806401	1.2577595738133838	1.0852105223504054
0.00015425640000000002	2.526948609847589	0.5850785578665441	0.00040080039999999996	1.2525810140989666	0.49283064437462093
0.00016692639999999997	2.277090333457317	0.576842938524408	0.0004210704	1.2473742758355861	-0.14596754476128135
0.00018036489999999998	1.9303464099648795	0.5613027288487321	0.0004422609	1.2419310894927065	-0.44611961802624645
0.00019432359999999998	1.8610813560279764	0.5017348232068795	0.0004639716	1.2363542798027816	0.16804891012141862
0.0002085136	1.6302175133165233	0.40886589174401144	0.0004857616	1.2307571003869422	-0.07007000695679391
0.0002235025	1.5405867184104232	0.3029227997213026	0.0005085025	1.2249156640685548	1.5119762610212877
0.00023901159999999998	1.4953281501658922	0.23152602768031666	0.0005317636000000001	1.218940604403122	0.03158180930028537
0.00025472159999999995	1.4423610525115798	0.17924090268623755	0.0005550736000000001	1.2129529838348239	0.41449513306448144
0.00027126089999999993	1.4063688877226128	0.14151646513939536	0.0005793649	1.2067132975409285	0.3188740510157097
0.0002883204	1.3772813027645934	0.11746907168167464	0.0006041764	1.2003399878999879	0.7163004960394496
0.00030555039999999995	1.3385191801182277	0.09900784951569284	0.0006295081	1.1938330549120018	-0.003760458016237723
0.00032364009999999996	1.3194111934456	0.07021036499987214	0.0006548481000000001	1.1873239899098276	-0.972020268832301
0.00034224999999999994	1.297736436569124	0.054907784445450726	0.0006812100000000001	1.180552430293379	1.1440333697606766
0.000361	1.280832937593259	0.04711079234040306	0.0007080921	1.173647247329885	-0.40890712737563256
0.0003806401	1.2966782424614254	0.03586278224039842	0.0007349520999999999	1.1667477411752523	-1.7799913279574031
0.00040080039999999996	1.2689543913578156	0.03322313140577139	0.0007628644	1.1595779315832957	-1.0064065376537115
0.0004210704	1.2431481799130237	0.02895229846794953	0.0007912968999999999	1.1522744986442939	1.7449538923284023
0.0004422609	1.2307644076151971	0.02503069003536264	0.0008196769	1.1449845513372023	0.09630666224704472
0.0004639716	1.2401454875288709	0.022560144682581378	0.0008491395999999999	1.1374164917697378	0.03592891399106609
0.0004857616	1.2292555354450398	0.021429496115623756	0.0008791224999999999	1.129714808855228	-0.19222285937480577
0.0005085025	1.253089558016347	0.018633820301359592	0.0009090225	1.1220344203956778	-0.2749560276548986
0.0005317636000000001	1.2195007936555353	0.017737718795241744	0.0009400356	1.1140681108527055	-1.430384161426974
0.0005550736000000001	1.2197406853222306	0.016375829161667788	0.0009715689	1.1059681779626878	-0.18027821463164756
0.0005793649	1.2117979205887033	0.015945552896445295	0.0010029888999999999	1.0978973483506789	-0.9140309064576491
0.0006041764	1.2108881133642282	0.014725838558765154	0.0010355524	1.0895327888321984	-0.3221750603684492
0.0006295081	1.1937794279395957	0.014260755518213791	0.0010686360999999998	1.081034605966673	-0.12198211046270165
0.0006548481000000001	1.1734150610589016	0.014309299195617534	0.0011015760999999998	1.0725733352022053	0.07729582047560922
0.0006812100000000001	1.1955683103011217	0.013125386378269622	0.00113569	1.063810525708217	0.03486234687589035
0.0007080921	1.1682084281523262	0.013300866660028868	0.0011703240999999997	1.0549140928671834	0.3784375803610137
0.0007349520999999999	1.1427101915365336	0.013504307162160436	0.0012047840999999998	1.0460623809502572	-0.2981913807702445
0.0007628644	1.146452001301546	0.01304237382276039	0.0012404484	1.036901321480761	-0.59873781624543
0.0007912968999999999	1.1735083133221151	0.012168696703778023	0.0012766328999999999	1.0276066386642193	-0.6171172830157109
0.0008196769	1.1461834561946833	0.012448825756265533	0.0013126129	1.0183644855948342	1.1263013534345268
0.0008491395999999999	1.1378611664888652	0.012376514337113493	0.0013498276	1.0088051761498302	0.4089673044184488
0.0008791224999999999	1.1273505278025961	0.012299687250109381	0.0013875625	0.9991122433577808	-0.01933061051027696
0.0009090225	1.1187452127175002	0.011962668017251016	0.0014250625	0.989479649135937	0.002223319874349184
0.0009400356	1.0967020904005178	0.01214080868657207	0.0014638276000000002	0.979522089715425	0.045961567379034805
0.0009715689	1.103817385285123	0.011930408130341148	0.0015031129	0.9694309069478677	0.8386510171390653
0.0010029888999999999	1.0870564429988354	0.011860545715962352	0.0015421329	0.9594078715735652	0.20393205970733747
0.0010355524	1.085714299401953	0.011852219181330732
0.0010686360999999998	1.079578922914385	0.011933578184261117
0.0011015760999999998	1.0734602361763883	0.011474112943310341
0.00113569	1.064216045687342	0.011632033281307916
0.0011703240999999997	1.0593254433281436	0.011656745233261321
0.0012047840999999998	1.0425700164162133	0.011711822538340725
0.0012404484	1.0300615515682008	0.011423647758631774
0.0012766328999999999	1.0204127008495956	0.01165732675557005
0.0013126129	1.031128946910508	0.01133307820038582
0.0013498276	1.0134757439906186	0.01142039422302936
0.0013875625	0.9988915800988676	0.011415224511192763
0.0014250625	0.9895047617233489	0.011295085201917575
0.0014638276000000002	0.9800435850804899	0.011346335532126333
0.0015031129	0.9788862572423965	0.011274475438883217
0.0015421329	0.9617447659161342	0.011459180797382618
0.0015824484000000003	0.9488589817645798	0.011490626222185071
0.0016232841	0.9536861263001879	0.01118474949360931
0.0016646400000000002	0.9504923318641718	0.011285832824995963
