## Supplementary material for "Disordered proteins interact with the chemical environment to tune their protective function during drying": File S1: 100T - 4.csv

Q	I(Q)	Error
1.14000000E-02	3.29794569E+01	1.91807543E+01
1.19100000E-02	2.43774992E+01	1.51664093E+01
1.24200000E-02	1.87963777E+01	1.25913923E+01
1.29200000E-02	1.52394340E+01	9.68544383E+00
1.34300000E-02	1.11729865E+01	6.63706489E+00
1.39400000E-02	9.77138468E+00	5.56308581E+00
1.44400000E-02	8.01175306E+00	3.60697424E+00
1.49500000E-02	7.28149613E+00	2.43602247E+00
1.54600000E-02	6.73241919E+00	1.77456344E+00
1.59600000E-02	6.74054790E+00	1.30494034E+00
1.64700000E-02	6.13117306E+00	9.85858217E-01
1.69800000E-02	6.41410968E+00	8.02885773E-01
1.74800000E-02	6.04026145E+00	6.47624882E-01
1.79900000E-02	5.69193935E+00	4.43833985E-01
1.85000000E-02	5.69331290E+00	3.41051581E-01
1.90000000E-02	5.40200806E+00	2.85126559E-01
1.95100000E-02	5.48820000E+00	2.16101404E-01
2.00200000E-02	5.41670371E+00	1.92430449E-01
2.05200000E-02	5.42232968E+00	1.61406746E-01
2.10300000E-02	5.52478306E+00	1.36651320E-01
2.15400000E-02	5.38068968E+00	1.21501184E-01
2.20400000E-02	5.20836758E+00	1.12868500E-01
2.25500000E-02	5.06756871E+00	9.93637685E-02
2.30600000E-02	5.04206694E+00	8.99485359E-02
2.35600000E-02	5.17234968E+00	8.14446668E-02
2.40700000E-02	5.15081274E+00	7.78028383E-02
2.45800000E-02	4.93486952E+00	7.14291288E-02
2.50900000E-02	5.03315758E+00	6.72686196E-02
2.55900000E-02	5.03602097E+00	6.55932479E-02
2.61000000E-02	4.92992806E+00	6.18241079E-02
2.66100000E-02	4.83242258E+00	6.05472030E-02
2.71100000E-02	4.89041065E+00	5.94295947E-02
2.76200000E-02	4.82283887E+00	5.78902260E-02
2.81300000E-02	4.74982468E+00	5.55466105E-02
2.86300000E-02	4.69212194E+00	5.53730426E-02
2.91400000E-02	4.66646726E+00	5.45056110E-02
2.96500000E-02	4.57337258E+00	5.32098007E-02
3.01500000E-02	4.59357226E+00	5.18956542E-02
3.06600000E-02	4.57869452E+00	5.17153540E-02
3.11700000E-02	4.62339048E+00	5.06792482E-02
3.16700000E-02	4.52569694E+00	4.99821148E-02
3.21800000E-02	4.50863387E+00	4.93049208E-02
3.26900000E-02	4.39383919E+00	4.94520466E-02
3.31900000E-02	4.50011565E+00	4.74779517E-02
3.37000000E-02	4.36893774E+00	4.76821180E-02
3.42100000E-02	4.29924065E+00	4.74650418E-02
3.47100000E-02	4.26025403E+00	4.65285263E-02
3.52200000E-02	4.25749032E+00	4.57042220E-02
3.57300000E-02	4.28256435E+00	4.59127596E-02
3.62300000E-02	4.16197968E+00	4.52124302E-02
3.67400000E-02	4.11913581E+00	4.48805479E-02
3.72500000E-02	4.08403839E+00	4.35962540E-02
3.77500000E-02	4.11393016E+00	4.28352057E-02
3.82600000E-02	4.02059484E+00	4.26738385E-02
3.87700000E-02	3.99267226E+00	4.24734580E-02
3.92700000E-02	3.97328613E+00	4.22390313E-02
3.97800000E-02	3.94913726E+00	4.19140385E-02
4.02900000E-02	3.93528016E+00	4.09206912E-02
4.08000000E-02	3.88415468E+00	4.11051322E-02
4.13000000E-02	3.84567629E+00	4.14320932E-02
4.18100000E-02	3.80345968E+00	4.05362052E-02
4.23200000E-02	3.71518177E+00	3.99679132E-02
4.28200000E-02	3.82486032E+00	3.99753750E-02
4.33300000E-02	3.70412758E+00	3.91961248E-02
4.38400000E-02	3.67052661E+00	3.87766413E-02
4.43400000E-02	3.55550500E+00	3.92486987E-02
4.48500000E-02	3.53913758E+00	3.84034616E-02
4.53600000E-02	3.51447758E+00	3.83178040E-02
4.58600000E-02	3.45128468E+00	3.79326390E-02
4.63700000E-02	3.45190371E+00	3.82544915E-02
4.68800000E-02	3.44902048E+00	3.75574891E-02
4.73800000E-02	3.41697629E+00	3.66093413E-02
4.78900000E-02	3.39260984E+00	3.66453613E-02
4.84000000E-02	3.32972548E+00	3.69240362E-02
4.89000000E-02	3.28722629E+00	3.62722308E-02
4.94100000E-02	3.28446516E+00	3.61454127E-02
4.99200000E-02	3.22615081E+00	3.55200710E-02
5.04200000E-02	3.18478065E+00	3.56993213E-02
5.09300000E-02	3.18068726E+00	3.49988100E-02
5.14400000E-02	3.14211887E+00	3.48406871E-02
5.19400000E-02	3.06793677E+00	3.43330553E-02
5.24500000E-02	3.04255194E+00	3.36481928E-02
5.29600000E-02	3.02216613E+00	3.35215840E-02
5.34600000E-02	2.99855403E+00	3.39035346E-02
5.39700000E-02	3.00508984E+00	3.37415433E-02
5.44800000E-02	2.91008871E+00	3.29059149E-02
5.49800000E-02	2.88031226E+00	3.27234937E-02
5.54900000E-02	2.91312323E+00	3.31084557E-02
5.60000000E-02	2.79637952E+00	3.26317632E-02
5.65000000E-02	2.82541661E+00	3.26271914E-02
5.70100000E-02	2.78478629E+00	3.23334639E-02
5.75200000E-02	2.72007339E+00	3.21375580E-02
5.80300000E-02	2.73164016E+00	3.20635554E-02
5.85300000E-02	2.63936548E+00	3.16254251E-02
5.90400000E-02	2.64713758E+00	3.20096438E-02
5.95500000E-02	2.58499839E+00	3.11319110E-02
6.00500000E-02	2.63531194E+00	3.12282256E-02
6.05600000E-02	2.59075839E+00	3.12196220E-02
6.10700000E-02	2.54736823E+00	3.12633756E-02
6.15700000E-02	2.55391048E+00	3.05416974E-02
6.20800000E-02	2.49460355E+00	3.04479957E-02
6.25900000E-02	2.47543371E+00	3.07133820E-02
6.30900000E-02	2.43737258E+00	3.03561453E-02
6.36000000E-02	2.37716113E+00	3.01220284E-02
6.41100000E-02	2.39837968E+00	3.01243929E-02
6.46100000E-02	2.36854935E+00	2.96213933E-02
6.51200000E-02	2.39778565E+00	2.97177271E-02
6.56300000E-02	2.27658097E+00	2.94183023E-02
6.61300000E-02	2.32484274E+00	2.97325132E-02
6.66400000E-02	2.28509710E+00	2.89917641E-02
6.71500000E-02	2.28299823E+00	2.90175590E-02
6.76500000E-02	2.22477839E+00	2.91028050E-02
6.81600000E-02	2.16120774E+00	2.89321883E-02
6.86700000E-02	2.17306177E+00	2.85226265E-02
6.91700000E-02	2.14761452E+00	2.83130050E-02
6.96800000E-02	2.10988468E+00	2.87080415E-02
7.01900000E-02	2.11456274E+00	2.81677578E-02
7.06900000E-02	2.05468419E+00	2.79609193E-02
7.12000000E-02	2.10032839E+00	2.82093261E-02
7.17100000E-02	2.06185677E+00	2.77912622E-02
7.22100000E-02	2.04205468E+00	2.77861854E-02
7.27200000E-02	2.01775371E+00	2.77127498E-02
7.32300000E-02	1.97485306E+00	2.75554805E-02
7.37300000E-02	1.94696097E+00	2.72655189E-02
7.42400000E-02	1.92078145E+00	2.71074297E-02
7.47500000E-02	1.91878903E+00	2.73522907E-02
7.52600000E-02	1.93239016E+00	2.68622793E-02
7.57600000E-02	1.89365468E+00	2.67587477E-02
7.62700000E-02	1.91026968E+00	2.66006951E-02
7.67800000E-02	1.84345113E+00	2.66091645E-02
7.72800000E-02	1.83752903E+00	2.63175592E-02
7.77900000E-02	1.81078484E+00	2.65017737E-02
7.83000000E-02	1.78853758E+00	2.64358603E-02
7.88000000E-02	1.75146242E+00	2.64636915E-02
7.93100000E-02	1.75202484E+00	2.63933822E-02
7.98200000E-02	1.73510645E+00	2.68801973E-02
8.03200000E-02	1.71917774E+00	2.67126593E-02
8.08300000E-02	1.71611194E+00	2.67416813E-02
8.13400000E-02	1.68258726E+00	2.67530481E-02
8.18400000E-02	1.64395274E+00	2.69916738E-02
8.23500000E-02	1.67426758E+00	2.66328360E-02
8.28600000E-02	1.70332387E+00	2.68598927E-02
8.33600000E-02	1.65153919E+00	2.71337736E-02
8.38700000E-02	1.61185000E+00	2.69196084E-02
8.43800000E-02	1.58230871E+00	2.67509163E-02
8.48800000E-02	1.55165984E+00	2.68068698E-02
8.53900000E-02	1.53949403E+00	2.70214547E-02
8.59000000E-02	1.54088694E+00	2.66105990E-02
8.64000000E-02	1.53546887E+00	2.64314031E-02
8.69100000E-02	1.51517306E+00	2.69617456E-02
8.74200000E-02	1.48878226E+00	2.65559005E-02
8.79200000E-02	1.51685226E+00	2.63955305E-02
8.84300000E-02	1.46577677E+00	2.65378276E-02
8.89400000E-02	1.49984484E+00	2.67614615E-02
8.94400000E-02	1.43904710E+00	2.64006285E-02
8.99500000E-02	1.39392919E+00	2.63620035E-02
9.04600000E-02	1.42043097E+00	2.66924697E-02
9.09600000E-02	1.42840371E+00	2.61638995E-02
9.14700000E-02	1.36408145E+00	2.57999740E-02
9.19800000E-02	1.37375597E+00	2.56074895E-02
9.24800000E-02	1.35557097E+00	2.59173851E-02
9.29900000E-02	1.37034887E+00	2.56480558E-02
9.35000000E-02	1.34617452E+00	2.57842210E-02
9.40100000E-02	1.39444629E+00	2.61688643E-02
9.45100000E-02	1.34108661E+00	2.59558026E-02
9.50200000E-02	1.27693194E+00	2.57665305E-02
9.55300000E-02	1.28566194E+00	2.57849989E-02
9.60300000E-02	1.30735081E+00	2.60957417E-02
9.65400000E-02	1.27507742E+00	2.58293997E-02
9.70500000E-02	1.27738774E+00	2.58453301E-02
9.75500000E-02	1.24147484E+00	2.59373897E-02
9.80600000E-02	1.23591468E+00	2.57523930E-02
9.85700000E-02	1.23915226E+00	2.56221285E-02
9.90700000E-02	1.20138355E+00	2.58066592E-02
9.95800000E-02	1.19122758E+00	2.58038556E-02
1.00090000E-01	1.18669242E+00	2.53412008E-02
1.00590000E-01	1.16863500E+00	2.55428424E-02
1.01100000E-01	1.21443435E+00	2.60882256E-02
1.01610000E-01	1.14601032E+00	2.58156638E-02
1.02110000E-01	1.17542629E+00	2.58582077E-02
1.02620000E-01	1.13042581E+00	2.59508840E-02
1.03130000E-01	1.11261661E+00	2.61290948E-02
1.03630000E-01	1.14064710E+00	2.53187319E-02
1.04140000E-01	1.10325581E+00	2.51471833E-02
1.04650000E-01	1.14342194E+00	2.51909941E-02
1.05150000E-01	1.06885000E+00	2.47562518E-02
1.05660000E-01	1.10559339E+00	2.47284664E-02
1.06170000E-01	1.08587194E+00	2.50974469E-02
1.06670000E-01	1.09693339E+00	2.48456740E-02
1.07180000E-01	1.09742484E+00	2.46919701E-02
1.07690000E-01	1.02757710E+00	2.43065293E-02
1.08190000E-01	1.05051452E+00	2.44406028E-02
1.08700000E-01	1.04625113E+00	2.38554735E-02
1.09210000E-01	1.02275177E+00	2.39875521E-02
1.09710000E-01	1.00088661E+00	2.38974141E-02
1.10220000E-01	9.87449516E-01	2.33852941E-02
1.10730000E-01	9.91621935E-01	2.34848944E-02
1.11230000E-01	1.00904484E+00	2.33905878E-02
1.11740000E-01	9.66467097E-01	2.34127163E-02
1.12250000E-01	9.92937742E-01	2.30216186E-02
1.12750000E-01	9.57791613E-01	2.29969701E-02
1.13260000E-01	9.70203548E-01	2.31560819E-02
1.13770000E-01	9.78343710E-01	2.29574034E-02
1.14280000E-01	9.32614839E-01	2.26047689E-02
1.14780000E-01	9.45331452E-01	2.26820656E-02
1.15290000E-01	9.25130323E-01	2.25217273E-02
1.15800000E-01	9.24572419E-01	2.23263762E-02
1.16300000E-01	9.08794839E-01	2.23108007E-02
1.16810000E-01	8.80710645E-01	2.23971862E-02
1.17320000E-01	9.09899677E-01	2.19802857E-02
1.17820000E-01	9.07309355E-01	2.21937575E-02
1.18330000E-01	9.02243871E-01	2.18137427E-02
1.18840000E-01	8.74406613E-01	2.20690099E-02
1.19340000E-01	8.75869194E-01	2.17971202E-02
1.19850000E-01	8.77599677E-01	2.16709286E-02
1.20360000E-01	8.28334677E-01	2.17477241E-02
1.20860000E-01	8.68535968E-01	2.15421558E-02
1.21370000E-01	8.57566935E-01	2.15854859E-02
1.21880000E-01	8.65491290E-01	2.15795089E-02
1.22380000E-01	8.67103387E-01	2.13664023E-02
1.22890000E-01	8.03228871E-01	2.13578031E-02
1.23400000E-01	8.39477903E-01	2.12753787E-02
1.23900000E-01	8.02276452E-01	2.12432401E-02
1.24410000E-01	8.27106129E-01	2.09498120E-02
1.24920000E-01	8.26684677E-01	2.10582375E-02
1.25420000E-01	7.94875484E-01	2.10233878E-02
1.25930000E-01	8.38769839E-01	2.08938781E-02
1.26440000E-01	8.37230323E-01	2.05469168E-02
1.26940000E-01	8.02892097E-01	2.04800477E-02
1.27450000E-01	7.74447419E-01	2.06804721E-02
1.27960000E-01	7.82771290E-01	2.04288916E-02
1.28460000E-01	7.53728387E-01	2.05076426E-02
1.28970000E-01	7.76243226E-01	2.03840829E-02
1.29480000E-01	7.81929677E-01	2.02382207E-02
1.29980000E-01	7.39699516E-01	2.01261244E-02
1.30490000E-01	7.44165161E-01	2.02322478E-02
1.31000000E-01	7.64285806E-01	2.02409065E-02
1.31500000E-01	7.61010323E-01	2.00087271E-02
1.32010000E-01	7.50057419E-01	1.99420029E-02
1.32520000E-01	7.51901290E-01	1.99361801E-02
1.33020000E-01	7.25992097E-01	1.98491496E-02
1.33530000E-01	7.32619677E-01	1.96450900E-02
1.34040000E-01	7.18312742E-01	1.96603534E-02
1.34540000E-01	7.25413065E-01	1.96809848E-02
1.35050000E-01	6.93747419E-01	1.95956604E-02
1.35560000E-01	6.92396613E-01	1.95722690E-02
1.36060000E-01	6.96539032E-01	1.94855878E-02
1.36570000E-01	6.84981935E-01	1.94070352E-02
1.37080000E-01	6.81951774E-01	1.94670982E-02
1.37580000E-01	7.10078226E-01	1.93669074E-02
1.38090000E-01	6.65235968E-01	1.94749208E-02
1.38600000E-01	6.86916452E-01	1.92492377E-02
1.39110000E-01	6.47070484E-01	1.91459732E-02
1.39610000E-01	6.81888387E-01	1.92344386E-02
1.40120000E-01	6.70205645E-01	1.91713838E-02
1.40630000E-01	6.88969194E-01	1.89696685E-02
1.41130000E-01	6.49262581E-01	1.89572936E-02
1.41640000E-01	6.63632903E-01	1.88426701E-02
1.42150000E-01	6.28525806E-01	1.88900089E-02
1.42650000E-01	6.38589516E-01	1.88643501E-02
1.43160000E-01	6.61174355E-01	1.88565165E-02
1.43670000E-01	6.38888548E-01	1.87610425E-02
1.44170000E-01	6.37483387E-01	1.87506733E-02
1.44680000E-01	6.29857903E-01	1.86815739E-02
1.45190000E-01	6.18677903E-01	1.87363829E-02
1.45690000E-01	6.44165484E-01	1.86445856E-02
1.46200000E-01	6.40841613E-01	1.84836980E-02
1.46710000E-01	6.28228226E-01	1.86090624E-02
1.47210000E-01	5.88998065E-01	1.83971594E-02
1.47720000E-01	6.02371452E-01	1.84292810E-02
1.48230000E-01	5.90025000E-01	1.84129758E-02
1.48730000E-01	6.05404677E-01	1.83168329E-02
1.49240000E-01	6.05274032E-01	1.83841673E-02
1.49750000E-01	6.09463387E-01	1.82500983E-02
1.50250000E-01	5.72362097E-01	1.82902035E-02
1.50760000E-01	5.89384677E-01	1.82506922E-02
1.51270000E-01	6.03307742E-01	1.80854001E-02
1.51770000E-01	5.96975645E-01	1.82079727E-02
1.52280000E-01	5.94539516E-01	1.80994194E-02
1.52790000E-01	5.65480968E-01	1.80529079E-02
1.53290000E-01	5.73100000E-01	1.78743481E-02
1.53800000E-01	5.72679677E-01	1.79711992E-02
1.54310000E-01	5.91521452E-01	1.78725230E-02
1.54810000E-01	5.35716774E-01	1.78584488E-02
1.55320000E-01	5.47133226E-01	1.77923180E-02
1.55830000E-01	5.30549677E-01	1.77847048E-02
1.56330000E-01	5.35299355E-01	1.77136023E-02
1.56840000E-01	5.38600806E-01	1.76636664E-02
1.57350000E-01	5.21268065E-01	1.77327310E-02
1.57850000E-01	5.65166774E-01	1.76481148E-02
1.58360000E-01	5.48961935E-01	1.73620279E-02
1.58870000E-01	5.41489032E-01	1.74641483E-02
1.59370000E-01	5.30596774E-01	1.74367995E-02
1.59880000E-01	5.19987419E-01	1.73646087E-02
1.60390000E-01	5.27183226E-01	1.73035811E-02
1.60890000E-01	5.26474032E-01	1.74092906E-02
1.61400000E-01	5.17093065E-01	1.73515349E-02
1.61910000E-01	5.11470968E-01	1.72594879E-02
1.62410000E-01	5.22154516E-01	1.72612512E-02
1.62920000E-01	4.99414839E-01	1.72607419E-02
1.63430000E-01	5.12127903E-01	1.72013919E-02
1.63930000E-01	4.95926452E-01	1.70603430E-02
1.64440000E-01	5.07899839E-01	1.72446198E-02
1.64950000E-01	5.08003548E-01	1.70310306E-02
1.65450000E-01	5.00778871E-01	1.70337720E-02
1.65960000E-01	4.99674677E-01	1.70105588E-02
1.66470000E-01	4.74805645E-01	1.70380513E-02
1.66970000E-01	4.82639516E-01	1.68523290E-02
1.67480000E-01	4.96274355E-01	1.70728632E-02
1.67990000E-01	4.91478387E-01	1.70993909E-02
1.68490000E-01	4.57404355E-01	1.71747845E-02
1.69000000E-01	4.53333710E-01	1.72402802E-02
1.69510000E-01	4.77998710E-01	1.72513893E-02
1.70010000E-01	4.32129194E-01	1.73706826E-02
1.70520000E-01	4.57252903E-01	1.72533518E-02
1.71030000E-01	4.58756452E-01	1.72877597E-02
1.71530000E-01	4.59765323E-01	1.73826444E-02
1.72040000E-01	4.53128065E-01	1.73639976E-02
1.72550000E-01	4.28772258E-01	1.72884355E-02
1.73050000E-01	4.27339516E-01	1.73639469E-02
1.73560000E-01	4.18833226E-01	1.74645136E-02
1.74070000E-01	4.24875484E-01	1.73236886E-02
1.74570000E-01	4.39216774E-01	1.73244480E-02
1.75080000E-01	4.44918226E-01	1.74505306E-02
1.75590000E-01	4.19789194E-01	1.74110308E-02
1.76100000E-01	4.25042419E-01	1.73215305E-02
1.76600000E-01	4.30245000E-01	1.74393297E-02
1.77110000E-01	4.23336774E-01	1.74766904E-02
1.77620000E-01	4.03284194E-01	1.72329607E-02
1.78120000E-01	3.79003710E-01	1.73377899E-02
1.78630000E-01	3.99448871E-01	1.74587825E-02
1.79140000E-01	4.14959355E-01	1.73105682E-02
1.79640000E-01	4.12872258E-01	1.71238959E-02
1.80150000E-01	3.94123710E-01	1.72737367E-02
1.80660000E-01	3.82425323E-01	1.73283997E-02
1.81160000E-01	4.08570161E-01	1.71217404E-02
1.81670000E-01	3.84242742E-01	1.74427551E-02
1.82180000E-01	3.88262258E-01	1.77022040E-02
1.82680000E-01	4.05636290E-01	1.76381099E-02
1.83190000E-01	3.97214677E-01	1.76633965E-02
1.83700000E-01	3.96788710E-01	1.78069859E-02
1.84200000E-01	3.96256613E-01	1.78888873E-02
1.84710000E-01	3.75588387E-01	1.77546859E-02
1.85220000E-01	4.02552742E-01	1.79257520E-02
1.85720000E-01	3.79825968E-01	1.79735367E-02
1.86230000E-01	3.94731774E-01	1.79602414E-02
1.86740000E-01	3.67101290E-01	1.80616279E-02
1.87240000E-01	4.01242258E-01	1.81952760E-02
1.87750000E-01	3.69340161E-01	1.83353668E-02
1.88260000E-01	3.72267258E-01	1.80941813E-02
1.88760000E-01	3.76378226E-01	1.80850564E-02
1.89270000E-01	3.50292419E-01	1.83628799E-02
1.89780000E-01	3.57719194E-01	1.82360999E-02
1.90280000E-01	3.77628387E-01	1.82965213E-02
1.90790000E-01	3.49455806E-01	1.83151208E-02
1.91300000E-01	3.38827742E-01	1.84204591E-02
1.91800000E-01	3.48111129E-01	1.83182344E-02
1.92310000E-01	3.75932742E-01	1.83749160E-02
1.92820000E-01	3.59229839E-01	1.84290467E-02
1.93320000E-01	3.53010000E-01	1.84327491E-02
1.93830000E-01	3.60543226E-01	1.83969988E-02
1.94340000E-01	3.46990323E-01	1.84662826E-02
1.94840000E-01	3.35955484E-01	1.86269694E-02
1.95350000E-01	3.24730806E-01	1.84610881E-02
1.95860000E-01	3.64890484E-01	1.84672338E-02
1.96360000E-01	3.63462258E-01	1.86903909E-02
1.96870000E-01	3.24042742E-01	1.86237682E-02
1.97380000E-01	3.23333871E-01	1.85308033E-02
1.97880000E-01	3.74247742E-01	1.85119117E-02
1.98390000E-01	3.36950645E-01	1.86464291E-02
1.98900000E-01	3.36707258E-01	1.86207882E-02
1.99400000E-01	3.30845806E-01	1.84849819E-02
1.99910000E-01	3.60794194E-01	1.87879802E-02
2.00420000E-01	3.46693871E-01	1.85992338E-02
2.00920000E-01	3.16485484E-01	1.85516702E-02
2.01430000E-01	3.41839194E-01	1.86729482E-02
2.01940000E-01	3.27000806E-01	1.88585186E-02
2.02440000E-01	3.01243871E-01	1.85896836E-02
2.02950000E-01	3.40304194E-01	1.86140468E-02
2.03460000E-01	3.35428387E-01	1.88575144E-02
2.03960000E-01	3.21207419E-01	1.87621010E-02
2.04470000E-01	2.78211290E-01	1.86008787E-02
2.04980000E-01	3.15411935E-01	1.86338738E-02
2.05480000E-01	3.11151774E-01	1.86614518E-02
2.05990000E-01	2.84753710E-01	1.85798618E-02
2.06500000E-01	3.20527097E-01	1.86466789E-02
2.07000000E-01	3.03130484E-01	1.87845228E-02
2.07510000E-01	2.72207581E-01	1.86451198E-02
2.08020000E-01	2.92377258E-01	1.86097691E-02
2.08520000E-01	2.89069355E-01	1.88349413E-02
2.09030000E-01	3.08293065E-01	1.87727350E-02
2.09540000E-01	3.04567581E-01	1.84406954E-02
2.10040000E-01	3.01945806E-01	1.83888882E-02
2.10550000E-01	3.18348710E-01	1.86764075E-02
2.11060000E-01	2.90114516E-01	1.85342255E-02
2.11560000E-01	2.81080000E-01	1.84938165E-02
2.12070000E-01	3.07057742E-01	1.85398546E-02
2.12580000E-01	3.10690484E-01	1.87234279E-02
2.13080000E-01	3.29775806E-01	1.85286027E-02
2.13590000E-01	2.71542581E-01	1.85515398E-02
2.14100000E-01	2.93533387E-01	1.86057802E-02
2.14600000E-01	2.85345000E-01	1.85515267E-02
2.15110000E-01	2.81104032E-01	1.84512645E-02
2.15620000E-01	2.94197419E-01	1.85281724E-02
2.16120000E-01	2.60750161E-01	1.86395301E-02
2.16630000E-01	2.87056935E-01	1.83627037E-02
2.17140000E-01	2.78365645E-01	1.83172449E-02
2.17640000E-01	2.66790806E-01	1.86395930E-02
2.18150000E-01	2.71804839E-01	1.84507452E-02
2.18660000E-01	2.46490161E-01	1.83283386E-02
2.19160000E-01	2.97591290E-01	1.84131585E-02
2.19670000E-01	2.60928226E-01	1.84823977E-02
2.20180000E-01	2.64943065E-01	1.81604464E-02
2.20680000E-01	2.74091613E-01	1.82707576E-02
2.21190000E-01	2.97733710E-01	1.83825347E-02
2.21700000E-01	2.64219516E-01	1.81912449E-02
2.22200000E-01	2.82290806E-01	1.80844668E-02
2.22710000E-01	2.91397419E-01	1.80911613E-02
2.23220000E-01	2.71732419E-01	1.83530361E-02
2.23720000E-01	2.55532581E-01	1.79878961E-02
2.24230000E-01	2.74334032E-01	1.79703725E-02
2.24740000E-01	2.65286452E-01	1.81793746E-02
2.25240000E-01	2.71450000E-01	1.79378438E-02
2.25750000E-01	2.58593065E-01	1.78210571E-02
2.26260000E-01	2.61997581E-01	1.78975959E-02
2.26760000E-01	2.71870968E-01	1.78519595E-02
2.27270000E-01	2.67285645E-01	1.76781007E-02
2.27780000E-01	2.62333065E-01	1.77470567E-02
2.28280000E-01	2.70429032E-01	1.77373849E-02
2.28790000E-01	2.51934516E-01	1.75829805E-02
2.29300000E-01	2.27457419E-01	1.74385181E-02
2.29800000E-01	2.45907581E-01	1.76077074E-02
2.30310000E-01	2.35710968E-01	1.75218272E-02
2.30820000E-01	2.69176452E-01	1.72217206E-02
2.31320000E-01	2.34740161E-01	1.73514359E-02
2.31830000E-01	2.40526290E-01	1.74525682E-02
2.32340000E-01	2.62318226E-01	1.71646396E-02
2.32840000E-01	2.52319516E-01	1.72271456E-02
2.33350000E-01	2.34185806E-01	1.71375599E-02
2.33860000E-01	2.27977097E-01	1.72466850E-02
2.34360000E-01	2.34757419E-01	1.69425144E-02
2.34870000E-01	2.72940323E-01	1.68932549E-02
2.35380000E-01	2.51595484E-01	1.69658025E-02
2.35880000E-01	2.41274839E-01	1.68311125E-02
2.36390000E-01	2.53483710E-01	1.68026650E-02
2.36900000E-01	2.33915806E-01	1.69058223E-02
2.37400000E-01	2.53310323E-01	1.68762746E-02
2.37910000E-01	2.30514032E-01	1.66570649E-02
2.38420000E-01	2.42244194E-01	1.67740065E-02
2.38920000E-01	2.56850806E-01	1.67550976E-02
2.39430000E-01	2.24523710E-01	1.66455422E-02
2.39940000E-01	2.30421452E-01	1.66282198E-02
2.40440000E-01	2.43220806E-01	1.66051680E-02
2.40950000E-01	2.38981774E-01	1.66097900E-02
2.41450000E-01	2.22953065E-01	1.64875219E-02
2.41960000E-01	2.21105645E-01	1.64723053E-02
2.42470000E-01	2.44693065E-01	1.65814286E-02
2.42970000E-01	2.29843710E-01	1.63318448E-02
2.43480000E-01	2.22029355E-01	1.63727772E-02
2.43990000E-01	2.16120000E-01	1.64166137E-02
2.44490000E-01	2.02011774E-01	1.63206712E-02
2.45000000E-01	2.06306129E-01	1.62185891E-02
2.45510000E-01	2.37587742E-01	1.62276947E-02
2.46010000E-01	2.16104677E-01	1.63033034E-02
2.46520000E-01	2.25809677E-01	1.61568886E-02
2.47030000E-01	2.16360484E-01	1.61407153E-02
2.47530000E-01	2.43691935E-01	1.61848533E-02
2.48040000E-01	2.05178871E-01	1.61757377E-02
2.48550000E-01	2.29739032E-01	1.60174751E-02
2.49050000E-01	2.15704032E-01	1.61112917E-02
2.49560000E-01	2.08849516E-01	1.60864395E-02
2.50070000E-01	1.95736129E-01	1.58704854E-02
2.50570000E-01	2.18686290E-01	1.59357724E-02
2.51080000E-01	2.05868710E-01	1.58763071E-02
2.51590000E-01	1.96890000E-01	1.59475615E-02
2.52090000E-01	2.22000000E-01	1.57799830E-02
2.52600000E-01	2.13916613E-01	1.57991250E-02
2.53110000E-01	2.20131774E-01	1.58320243E-02
2.53610000E-01	2.06192581E-01	1.56821465E-02
2.54120000E-01	2.14238387E-01	1.56990363E-02
2.54630000E-01	2.31995161E-01	1.56856198E-02
2.55130000E-01	2.08233065E-01	1.56877047E-02
2.55640000E-01	2.07646290E-01	1.55042056E-02
2.56150000E-01	2.02958226E-01	1.54511938E-02
2.56650000E-01	1.74088226E-01	1.54466124E-02
2.57160000E-01	2.10705645E-01	1.54275466E-02
2.57670000E-01	2.22637581E-01	1.53675666E-02
2.58170000E-01	2.11841935E-01	1.53924885E-02
2.58680000E-01	2.01840000E-01	1.53796899E-02
2.59190000E-01	1.98916129E-01	1.53559409E-02
2.59690000E-01	1.92428710E-01	1.53574935E-02
2.60200000E-01	2.23370000E-01	1.52079164E-02
2.60710000E-01	2.02581774E-01	1.51894776E-02
2.61210000E-01	2.37291290E-01	1.51563150E-02
2.61720000E-01	1.92566613E-01	1.51331496E-02
2.62230000E-01	1.92202742E-01	1.51414857E-02
2.62730000E-01	2.05123065E-01	1.51287961E-02
2.63240000E-01	1.84069516E-01	1.51265566E-02
2.63750000E-01	2.07136935E-01	1.50142225E-02
2.64250000E-01	2.30755645E-01	1.50402540E-02
2.64760000E-01	2.00269194E-01	1.49711049E-02
2.65270000E-01	2.03638871E-01	1.50111807E-02
2.65770000E-01	1.88089355E-01	1.49640396E-02
2.66280000E-01	1.90338710E-01	1.49187504E-02
2.66790000E-01	2.10940323E-01	1.49366288E-02
2.67290000E-01	1.93264677E-01	1.48233847E-02
2.67800000E-01	2.03079839E-01	1.49593703E-02
2.68310000E-01	2.04836129E-01	1.48153190E-02
2.68810000E-01	1.80189839E-01	1.47766478E-02
2.69320000E-01	1.70770161E-01	1.48200475E-02
2.69830000E-01	1.78065484E-01	1.47832604E-02
2.70330000E-01	1.88264516E-01	1.47480723E-02
2.70840000E-01	2.12916774E-01	1.47366625E-02
2.71340000E-01	1.63671290E-01	1.47264550E-02
2.71850000E-01	2.05365000E-01	1.46339458E-02
2.72360000E-01	1.89642903E-01	1.46588866E-02
2.72860000E-01	1.96198871E-01	1.46892283E-02
2.73370000E-01	1.72939677E-01	1.46882844E-02
2.73880000E-01	1.69796613E-01	1.45266944E-02
2.74380000E-01	1.99998226E-01	1.45673362E-02
2.74890000E-01	1.93871774E-01	1.45377860E-02
2.75400000E-01	1.84078387E-01	1.44316824E-02
2.75900000E-01	1.68462097E-01	1.44705161E-02
2.76410000E-01	1.91866613E-01	1.44734512E-02
2.76920000E-01	1.59909516E-01	1.44780052E-02
2.77420000E-01	1.84437581E-01	1.43698428E-02
2.77930000E-01	1.60760000E-01	1.44234991E-02
2.78440000E-01	1.82640968E-01	1.44082113E-02
2.78940000E-01	1.76198548E-01	1.43345711E-02
2.79450000E-01	1.60054194E-01	1.43456818E-02
2.79960000E-01	1.83073548E-01	1.44870818E-02
2.80460000E-01	1.91400645E-01	1.43491405E-02
2.80970000E-01	1.58705000E-01	1.42690083E-02
2.81480000E-01	1.72945806E-01	1.42890227E-02
2.81980000E-01	1.80143065E-01	1.43103850E-02
2.82490000E-01	1.75056935E-01	1.42067208E-02
2.83000000E-01	1.75804677E-01	1.42701750E-02
2.83500000E-01	1.83978387E-01	1.42608987E-02
2.84010000E-01	1.75600161E-01	1.42333122E-02
2.84520000E-01	1.69444355E-01	1.42238886E-02
2.85020000E-01	1.65221774E-01	1.42217913E-02
2.85530000E-01	1.71312258E-01	1.42290317E-02
2.86040000E-01	1.79850645E-01	1.41243284E-02
2.86540000E-01	1.66837258E-01	1.41104861E-02
2.87050000E-01	1.68104355E-01	1.41900606E-02
2.87560000E-01	1.77954839E-01	1.41375208E-02
2.88060000E-01	1.67340968E-01	1.41295087E-02
2.88570000E-01	1.41716613E-01	1.41820134E-02
2.89080000E-01	1.64928548E-01	1.42218622E-02
2.89580000E-01	1.73908548E-01	1.41641703E-02
2.90090000E-01	1.79585161E-01	1.41220374E-02
2.90590000E-01	1.63724032E-01	1.41715869E-02
2.91100000E-01	1.62217742E-01	1.41554264E-02
2.91610000E-01	1.73327419E-01	1.41227002E-02
2.92110000E-01	1.65760968E-01	1.42193693E-02
2.92620000E-01	1.73348548E-01	1.41812006E-02
2.93130000E-01	1.56720000E-01	1.41024454E-02
2.93630000E-01	1.41190000E-01	1.41500738E-02
2.94140000E-01	1.40711290E-01	1.41857891E-02
2.94650000E-01	1.45687258E-01	1.40912715E-02
2.95150000E-01	1.62200323E-01	1.40919120E-02
2.95660000E-01	1.70836452E-01	1.41268745E-02
2.96170000E-01	1.42398710E-01	1.41940133E-02
2.96670000E-01	1.61531129E-01	1.40710815E-02
2.97180000E-01	1.47020161E-01	1.40854301E-02
2.97690000E-01	1.50517258E-01	1.41457283E-02
2.98190000E-01	1.49871613E-01	1.41073223E-02
2.98700000E-01	1.57926452E-01	1.39972847E-02
2.99210000E-01	1.44224677E-01	1.40687791E-02
2.99710000E-01	1.51269516E-01	1.41164041E-02
3.00220000E-01	1.29017258E-01	1.40324443E-02
3.00730000E-01	1.50662581E-01	1.40171285E-02
3.01230000E-01	1.46578871E-01	1.40069727E-02
3.01740000E-01	1.58916935E-01	1.40312132E-02
3.02250000E-01	1.62718871E-01	1.39461372E-02
3.02750000E-01	1.62558226E-01	1.39842974E-02
3.03260000E-01	1.43228710E-01	1.40019209E-02
3.03770000E-01	1.46504194E-01	1.39217332E-02
3.04270000E-01	1.39670161E-01	1.38916552E-02
3.04780000E-01	1.65287581E-01	1.38955766E-02
3.05290000E-01	1.43400161E-01	1.39180917E-02
3.05790000E-01	1.39208710E-01	1.38373813E-02
3.06300000E-01	1.42124839E-01	1.37240545E-02
3.06800000E-01	1.53138226E-01	1.38607946E-02
3.07310000E-01	1.52922097E-01	1.39723121E-02
3.07820000E-01	1.55178226E-01	1.39089601E-02
3.08320000E-01	1.63766290E-01	1.40155661E-02
3.08830000E-01	1.63214194E-01	1.41010670E-02
3.09340000E-01	1.54418226E-01	1.40085238E-02
3.09840000E-01	1.21315323E-01	1.40171813E-02
3.10350000E-01	1.33845806E-01	1.41337343E-02
3.10860000E-01	1.45332903E-01	1.41136292E-02
3.11360000E-01	1.53979355E-01	1.42423650E-02
3.11870000E-01	1.61203065E-01	1.42831035E-02
3.12380000E-01	1.45147742E-01	1.45377950E-02
3.12880000E-01	1.32072581E-01	1.44554349E-02
3.13390000E-01	1.34829516E-01	1.45680786E-02
3.13900000E-01	1.43199516E-01	1.46837830E-02
3.14400000E-01	1.51921613E-01	1.47027282E-02
3.14910000E-01	1.43629032E-01	1.47062206E-02
3.15420000E-01	1.34908065E-01	1.47178725E-02
3.15920000E-01	1.62419677E-01	1.48735004E-02
3.16430000E-01	1.61258871E-01	1.48247906E-02
3.16940000E-01	1.39814839E-01	1.48416973E-02
3.17440000E-01	1.38109677E-01	1.49423613E-02
3.17950000E-01	1.39698226E-01	1.49463425E-02
3.18450000E-01	1.42719677E-01	1.49177366E-02
3.18960000E-01	1.36520806E-01	1.48909273E-02
3.19470000E-01	1.21160000E-01	1.50382916E-02
3.19970000E-01	1.22150484E-01	1.49266886E-02
3.20480000E-01	1.36495484E-01	1.49400781E-02
3.20990000E-01	1.55886452E-01	1.54338788E-02
3.21490000E-01	1.56458226E-01	1.49949000E-02
3.22000000E-01	1.29945806E-01	1.49336369E-02
3.22510000E-01	1.29921935E-01	1.49686054E-02
3.23010000E-01	1.19046774E-01	1.50356085E-02
3.23520000E-01	1.17636290E-01	1.50022991E-02
3.24030000E-01	1.38583065E-01	1.49682352E-02
3.24530000E-01	1.23489677E-01	1.49487322E-02
3.25040000E-01	1.45071613E-01	1.50931599E-02
3.25550000E-01	1.53360323E-01	1.49527798E-02
3.26050000E-01	1.61300000E-01	1.49928639E-02
3.26560000E-01	1.26485645E-01	1.50219566E-02
3.27070000E-01	1.27496290E-01	1.50309314E-02
3.27570000E-01	1.48367097E-01	1.49780371E-02
3.28080000E-01	1.50274194E-01	1.50512555E-02
3.28590000E-01	1.34871613E-01	1.51680676E-02
3.29090000E-01	1.62121613E-01	1.49998673E-02
3.29600000E-01	1.41338710E-01	1.50642085E-02
3.30100000E-01	1.36077742E-01	1.52183616E-02
3.30610000E-01	1.24045968E-01	1.51154104E-02
3.31120000E-01	1.44915484E-01	1.51203296E-02
3.31620000E-01	1.28561129E-01	1.51837194E-02
3.32130000E-01	1.24712258E-01	1.52138255E-02
3.32640000E-01	1.47788710E-01	1.51678196E-02
3.33140000E-01	1.48910484E-01	1.50987302E-02
3.33650000E-01	1.51855323E-01	1.53228686E-02
3.34160000E-01	1.40288710E-01	1.52455507E-02
3.34660000E-01	1.34130323E-01	1.51559181E-02
3.35170000E-01	1.19590484E-01	1.52502069E-02
3.35680000E-01	1.34945645E-01	1.53162704E-02
3.36180000E-01	1.44918065E-01	1.52822024E-02
3.36690000E-01	1.09981613E-01	1.52066573E-02
3.37200000E-01	1.41968387E-01	1.52684148E-02
3.37700000E-01	1.50481935E-01	1.53816706E-02
3.38210000E-01	1.13886129E-01	1.52431372E-02
3.38720000E-01	1.28079839E-01	1.53397442E-02
3.39220000E-01	1.41795806E-01	1.54041259E-02
3.39730000E-01	1.15654194E-01	1.53231955E-02
3.40230000E-01	1.25442419E-01	1.52800461E-02
3.40740000E-01	1.45284677E-01	1.54077150E-02
3.41250000E-01	1.37635161E-01	1.54197784E-02
3.41750000E-01	1.24170806E-01	1.53317587E-02
3.42260000E-01	1.26478387E-01	1.53798474E-02
3.42770000E-01	1.42131129E-01	1.54453041E-02
3.43270000E-01	1.36452097E-01	1.53921626E-02
3.43780000E-01	1.49438226E-01	1.53229830E-02
3.44290000E-01	1.50617903E-01	1.54541935E-02
3.44790000E-01	1.28539677E-01	1.55329481E-02
3.45300000E-01	1.15051290E-01	1.53884562E-02
3.45810000E-01	1.34262903E-01	1.53520541E-02
3.46310000E-01	1.12977742E-01	1.54723311E-02
3.46820000E-01	1.11987097E-01	1.54618641E-02
3.47330000E-01	1.18128387E-01	1.54411489E-02
3.47830000E-01	1.26171774E-01	1.55393262E-02
3.48340000E-01	1.21364194E-01	1.55746595E-02
3.48840000E-01	1.46947419E-01	1.54206885E-02
3.49350000E-01	1.37155968E-01	1.54805943E-02
3.49860000E-01	1.14750484E-01	1.54885382E-02
3.50360000E-01	1.13222903E-01	1.54980688E-02
3.50870000E-01	1.02801129E-01	1.53487197E-02
3.51380000E-01	1.04012903E-01	1.54966871E-02
3.51880000E-01	1.28033387E-01	1.55590051E-02
3.52390000E-01	1.06500000E-01	1.54173686E-02
3.52900000E-01	9.56309677E-02	1.53957780E-02
3.53400000E-01	1.37558871E-01	1.54957827E-02
3.53910000E-01	1.00167742E-01	1.54911092E-02
3.54420000E-01	1.24385806E-01	1.52286191E-02
3.54920000E-01	1.12771774E-01	1.51337299E-02
3.55430000E-01	1.15598710E-01	1.49088840E-02
3.55940000E-01	1.67473710E-01	1.49601862E-02
3.56440000E-01	1.44575323E-01	1.47964243E-02
3.56950000E-01	1.01627097E-01	1.47377126E-02
3.57450000E-01	1.03896129E-01	1.47171106E-02
3.57960000E-01	9.52414516E-02	1.44192058E-02
3.58470000E-01	1.13887097E-01	1.45786508E-02
3.58970000E-01	9.55664516E-02	1.47311367E-02
3.59480000E-01	1.17365161E-01	1.47841399E-02
3.59990000E-01	1.17264194E-01	1.47905797E-02
3.60490000E-01	9.10591935E-02	1.48819486E-02
3.61000000E-01	8.72433871E-02	1.49781417E-02
3.61510000E-01	1.20428548E-01	1.48918564E-02
3.62010000E-01	1.04379516E-01	1.49043806E-02
3.62520000E-01	1.19386774E-01	1.50917553E-02
3.63030000E-01	1.24378387E-01	1.50877704E-02
3.63530000E-01	1.39304355E-01	1.49609342E-02
3.64040000E-01	1.15102581E-01	1.51313867E-02
3.64550000E-01	9.97598387E-02	1.52141342E-02
3.65050000E-01	1.33783871E-01	1.50929036E-02
3.65560000E-01	9.23762903E-02	1.51763110E-02
3.66060000E-01	1.32227903E-01	1.52340372E-02
3.66570000E-01	1.33318710E-01	1.53385028E-02
3.67080000E-01	1.06169516E-01	1.51560793E-02
3.67580000E-01	1.22816129E-01	1.53679783E-02
3.68090000E-01	1.19593065E-01	1.54854340E-02
3.68600000E-01	1.08665000E-01	1.54736580E-02
3.69100000E-01	1.11758548E-01	1.56522222E-02
3.69610000E-01	1.09793548E-01	1.59110908E-02
3.70120000E-01	8.23246774E-02	1.59534015E-02
3.70620000E-01	1.19098065E-01	1.60648393E-02
3.71130000E-01	9.03982258E-02	1.61793595E-02
3.71640000E-01	9.54919355E-02	1.63286581E-02
3.72140000E-01	9.43203226E-02	1.61561284E-02
3.72650000E-01	1.12901613E-01	1.61177840E-02
3.73150000E-01	1.03775000E-01	1.62140446E-02
3.73660000E-01	1.01931452E-01	1.60695492E-02
3.74170000E-01	1.23610806E-01	1.59385213E-02
3.74670000E-01	1.34969194E-01	1.60681709E-02
3.75180000E-01	9.58685484E-02	1.62385308E-02
3.75690000E-01	1.03714194E-01	1.63155567E-02
3.76190000E-01	8.13067742E-02	1.62170062E-02
3.76700000E-01	1.04082258E-01	1.64257034E-02
3.77210000E-01	8.42393548E-02	1.64629533E-02
3.77710000E-01	1.02229839E-01	1.64557778E-02
3.78220000E-01	1.16901613E-01	1.65545146E-02
3.78730000E-01	8.85767742E-02	1.67595147E-02
3.79230000E-01	1.14612097E-01	1.67504028E-02
3.79740000E-01	1.10535323E-01	1.66955248E-02
3.80240000E-01	1.09600484E-01	1.69944199E-02
3.80750000E-01	1.03511774E-01	1.69405060E-02
3.81260000E-01	1.09692581E-01	1.68993305E-02
3.81760000E-01	9.99338710E-02	1.69686862E-02
3.82270000E-01	9.59924194E-02	1.71159706E-02
3.82780000E-01	1.01532581E-01	1.72125948E-02
3.83280000E-01	1.00478226E-01	1.71436141E-02
3.83790000E-01	6.28922581E-02	1.72295536E-02
3.84300000E-01	1.16065000E-01	1.73913542E-02
3.84800000E-01	1.01820968E-01	1.74482045E-02
3.85310000E-01	8.84483871E-02	1.74068256E-02
3.85820000E-01	9.50672581E-02	1.76854239E-02
3.86320000E-01	1.06290806E-01	1.75091049E-02
3.86830000E-01	9.00503226E-02	1.76822533E-02
3.87330000E-01	1.05716774E-01	1.77171836E-02
3.87840000E-01	9.77756452E-02	1.77371325E-02
3.88350000E-01	9.43296774E-02	1.79547566E-02
3.88850000E-01	9.13738710E-02	1.78292564E-02
3.89360000E-01	7.64122581E-02	1.81074334E-02
3.89870000E-01	8.67451613E-02	1.80071216E-02
3.90370000E-01	9.24498387E-02	1.83166438E-02
3.90880000E-01	8.55583871E-02	1.81415014E-02
3.91390000E-01	8.09254839E-02	1.83321537E-02
3.91890000E-01	1.11244677E-01	1.85086611E-02
3.92400000E-01	6.94777419E-02	1.84441264E-02
3.92900000E-01	1.09697097E-01	1.85529776E-02
3.93410000E-01	8.08375806E-02	1.85667950E-02
3.93920000E-01	1.24617581E-01	1.88604904E-02
3.94420000E-01	7.76501613E-02	1.87028506E-02
3.94930000E-01	8.96558065E-02	1.89021228E-02
3.95440000E-01	9.61148387E-02	1.89360123E-02
3.95940000E-01	7.23051613E-02	1.89752366E-02
3.96450000E-01	8.58217742E-02	2.05452485E-02
3.96960000E-01	1.26432097E-01	1.93502949E-02
3.97460000E-01	9.20838710E-02	1.93261748E-02
3.97970000E-01	1.17495161E-01	1.92875344E-02
3.98470000E-01	9.65727419E-02	1.96059329E-02
3.98980000E-01	8.53904839E-02	1.95966959E-02
3.99490000E-01	9.68320968E-02	1.96167812E-02
3.99990000E-01	9.78403226E-02	1.97064740E-02
4.00500000E-01	8.86311290E-02	1.99127175E-02
4.01010000E-01	8.09783871E-02	2.00279011E-02
4.01510000E-01	9.52541935E-02	1.97977286E-02
4.02020000E-01	8.55719355E-02	1.98501155E-02
4.02530000E-01	1.01472903E-01	2.01821192E-02
4.03030000E-01	8.13098387E-02	2.02684322E-02
4.03540000E-01	9.15445161E-02	2.00820621E-02
4.04050000E-01	8.19359677E-02	2.03520590E-02
4.04550000E-01	9.55520968E-02	2.04833542E-02
4.05060000E-01	7.10153226E-02	2.03590140E-02
4.05560000E-01	6.89370968E-02	2.02980728E-02
4.06070000E-01	8.80390323E-02	2.04550030E-02
4.06580000E-01	8.45859677E-02	2.09204801E-02
4.07080000E-01	7.54006452E-02	2.05004527E-02
4.07590000E-01	9.57891935E-02	2.05653352E-02
4.08100000E-01	1.10179032E-01	2.09427526E-02
4.08600000E-01	6.89887097E-02	2.07267598E-02
4.09110000E-01	7.35387097E-02	2.06788615E-02
4.09620000E-01	9.79461290E-02	2.08224214E-02
4.10120000E-01	1.19385161E-01	2.12245911E-02
4.10630000E-01	8.88167742E-02	2.08274864E-02
4.11130000E-01	9.42519355E-02	2.08249689E-02
4.11640000E-01	7.85529032E-02	2.13165653E-02
4.12150000E-01	8.28582258E-02	2.11762457E-02
4.12650000E-01	1.04745323E-01	2.08486443E-02
4.13160000E-01	8.63477419E-02	2.11610440E-02
4.13670000E-01	9.45090323E-02	2.15312974E-02
4.14170000E-01	8.59298387E-02	2.14070106E-02
4.14680000E-01	9.81690323E-02	2.13064244E-02
4.15180000E-01	1.01586290E-01	2.16283816E-02
4.15690000E-01	1.03522903E-01	2.18423053E-02
4.16200000E-01	8.85266129E-02	2.12966412E-02
4.16700000E-01	6.74064516E-02	2.16338083E-02
4.17210000E-01	5.99637097E-02	2.19566257E-02
4.17720000E-01	9.35235484E-02	2.16961771E-02
4.18220000E-01	1.12641452E-01	2.17336270E-02
4.18730000E-01	8.21366129E-02	2.18823032E-02
4.19240000E-01	5.39222581E-02	2.23995989E-02
4.19740000E-01	7.67837097E-02	2.20078446E-02
4.20250000E-01	6.89435484E-02	2.20488563E-02
4.20750000E-01	9.43091935E-02	2.26646611E-02
4.21260000E-01	8.82659677E-02	2.24311477E-02
4.21770000E-01	1.03722097E-01	2.21286161E-02
4.22270000E-01	8.59616129E-02	2.25522918E-02
4.22780000E-01	4.00482258E-02	2.30524586E-02
4.23290000E-01	1.01560968E-01	2.28873682E-02
4.23790000E-01	9.53130645E-02	2.27910735E-02
4.24300000E-01	4.32961290E-02	2.30788570E-02
4.24810000E-01	1.28207258E-01	2.39327222E-02
4.25310000E-01	9.51254839E-02	2.31238814E-02
4.25820000E-01	7.38633871E-02	2.34898770E-02
4.26320000E-01	7.12370968E-02	2.41818847E-02
4.26830000E-01	9.23598387E-02	2.39373882E-02
4.27340000E-01	1.04423065E-01	2.37847493E-02
4.27840000E-01	1.11865484E-01	2.41166233E-02
4.28350000E-01	6.07508065E-02	2.47174974E-02
4.28860000E-01	7.64104839E-02	2.46048870E-02
4.29360000E-01	8.47658065E-02	2.44550695E-02
4.29870000E-01	7.68593548E-02	2.50749952E-02
4.30370000E-01	6.56867742E-02	2.54790460E-02
4.30880000E-01	5.58103226E-02	2.49512531E-02
4.31390000E-01	1.15956129E-01	2.52018811E-02
4.31890000E-01	6.40941935E-02	2.59321788E-02
4.32400000E-01	1.11926935E-01	2.59205796E-02
4.32910000E-01	1.20903387E-01	2.57909018E-02
4.33410000E-01	9.04279032E-02	2.62463662E-02
4.33920000E-01	6.06562903E-02	2.69069416E-02
4.34430000E-01	1.18892581E-01	2.63674324E-02
4.34930000E-01	9.15238710E-02	2.66123752E-02
4.35440000E-01	6.17859677E-02	2.73391867E-02
4.35940000E-01	8.70601613E-02	2.73143108E-02
4.36450000E-01	6.32579032E-02	2.72025889E-02
4.36960000E-01	9.84664516E-02	2.77145615E-02
4.37460000E-01	4.80003226E-02	2.82895184E-02
4.37970000E-01	1.01135806E-01	2.79460169E-02
4.38480000E-01	5.50119355E-02	2.82584731E-02
4.38980000E-01	6.26409677E-02	2.86818480E-02
4.39490000E-01	1.33411452E-01	2.93897308E-02
4.39990000E-01	8.30109677E-02	2.88898867E-02
