## Supplementary material for "Disordered proteins interact with the chemical environment to tune their protective function during drying": File S1: 100T Fit - 4.csv

q**2_data	ln(I(q))_data	error_data	q**2_fit	ln(I(q))_fit	normalized_residual
0.00012996	3.495884850515705	0.5815970327369818	0.00034224999999999994	1.6831368695654618	0.9374256523795456
0.0001418481	3.193660542645335	0.6221478735174479	0.000361	1.6782557774408204	0.16132464494278162
0.00015425640000000002	2.9336641779707144	0.6698839794054877	0.0003806401	1.6731429701108382	0.7481112816123938
0.00016692639999999997	2.7238864125779645	0.6355514127523556	0.00040080039999999996	1.6678947417609498	0.6078110340351656
0.00018036489999999998	2.413498940963813	0.5940278293388414	0.0004210704	1.662617955768071	0.9375332538400707
0.00019432359999999998	2.2794581834861356	0.5693242051148402	0.0004422609	1.657101540692486	2.1081075487121526
0.0002085136	2.080909596624177	0.45021036113488244	0.0004639716	1.6514497045969954	1.389083649474911
0.0002235025	1.9853363533235548	0.3345497165578223	0.0004857616	1.6457772247358788	0.20715880980640555
0.00023901159999999998	1.9069345431879758	0.2635848116294451	0.0005085025	1.639857201914692	-0.8668010571205046
0.00025472159999999995	1.9081412129000517	0.1935955880679361	0.0005317636000000001	1.6338017580735988	-0.8960761366959006
0.00027126089999999993	1.813386096161657	0.1607943874374622	0.0005550736000000001	1.6277335843442446	0.9903036633255053
0.0002883204	1.8585002008159648	0.12517493674208177	0.0005793649	1.6214099537774553	1.1747504358021625
0.00030555039999999995	1.7984472977007597	0.10721802141462299	0.0006041764	1.61495090219076	-1.2867343969978986
0.00032364009999999996	1.7390510257152443	0.07797588085305486	0.0006295081	1.6083564295841586	0.5754622996565975
0.00034224999999999994	1.7392923112594951	0.059903888432633855	0.0006548481000000001	1.6017597962807766	1.1406290227893603
0.000361	1.6867707482453052	0.0527815871375684	0.0006812100000000001	1.5948971369484788	0.03407019171555228
0.0003806401	1.7026003329082369	0.03937564306463818	0.0007080921	1.587899056596275	-1.0017380549553625
0.00040080039999999996	1.6894874587939304	0.035525378487504276	0.0007349520999999999	1.5809067294246555	0.5241445924921477
0.0004210704	1.6905255528833654	0.029767047729759855	0.0007628644	1.5736404623467555	-0.023137729843900914
0.0004422609	1.70924398229198	0.02473424168105082	0.0007912968999999999	1.5662387742489492	-0.6952925093896916
0.0004639716	1.682816558786571	0.022580968540975025	0.0008196769	1.558850753209092	-1.0986804228738376
0.0004857616	1.650266482416608	0.021670609543105956	0.0008491395999999999	1.5511808783855896	-0.9228011084844633
0.0005085025	1.6228611581425598	0.01960777923897862	0.0008791224999999999	1.5433755825421813	-1.987560888816263
0.0005317636000000001	1.6178161042594947	0.017839615585621964	0.0009090225	1.5355918676340865	-0.9678180703374135
0.0005550736000000001	1.6433270683340298	0.015746164098213222	0.0009400356	1.5275183850649818	-0.5404679793295936
0.0005793649	1.6391545161923857	0.015104963466401057	0.0009715689	1.519309481475971	1.0782134094301827
0.0006041764	1.5963262320351859	0.014474370312185363	0.0010029888999999999	1.5111300726996386	-0.12300614605478119
0.0006295081	1.6160475367905132	0.013365093092882334	0.0010355524	1.5026529823849315	0.3055336268603629
0.0006548481000000001	1.6166162797441108	0.013024816278129878	0.0010686360999999998	1.4940404710503183	-1.229432806680579
0.0006812100000000001	1.5953243965721051	0.012540569985442611	0.0011015760999999998	1.4854653684057484	1.766544756995317
0.0007080921	1.5753479114123001	0.012529368453047439	0.00113569	1.4765846703454388	-0.18918734860119474
0.0007349520999999999	1.5872762764765516	0.012152270848795405	0.0011703240999999997	1.4675685512652235	-0.8269804524615403
0.0007628644	1.5733627320626062	0.01200335063219027	0.0012047840999999998	1.4585977547524158	-0.8486867208737888
0.0007912968999999999	1.5581077073483804	0.011694454910359923	0.0012404484	1.449313448946504	-0.05902073070215854
0.0008196769	1.5458849184083372	0.011801279544819685	0.0012766328999999999	1.4398937221206862	1.36726537074647
0.0008491395999999999	1.5404023096194321	0.011680272885518464	0.0013126129	1.4305272317396411	-0.41759199945236974
0.0008791224999999999	1.5202509153665293	0.011634696227809353	0.0013498276	1.420839318188127	-0.4768825870312871
0.0009090225	1.5246579911084401	0.011297450275788358	0.0013875625	1.4110159836167067	-0.36812750414942325
0.0009400356	1.5214139173479302	0.011294781468133851	0.0014250625	1.4012537993674241	1.2605378612999247
0.0009715689	1.5311283069097645	0.010961489933648379	0.0014638276000000002	1.3911622780703075	0.025210870320914916
0.0010029888999999999	1.5097715841836608	0.011044070231847239	0.0015031129	1.3809353357532852	0.33140240332772863
0.0010355524	1.5059941965341281	0.010935667486196737	0.0015421329	1.3707774576357648	0.8292952847933706
0.0010686360999999998	1.4802033764671552	0.011254860377870343
0.0011015760999999998	1.5041030953707937	0.010550384806975312
0.00113569	1.4745198999102218	0.01091389276546996
0.0011703240999999997	1.4584384129563972	0.011040331463277072
0.0012047840999999998	1.4493287904888241	0.010921537989952967
0.0012404484	1.4486798605235016	0.010735014891627852
0.0012766328999999999	1.4545519785028098	0.010720856898555687
0.0013126129	1.4259908450713317	0.0108632030169603
0.0013498276	1.4156433856440003	0.010895622288229522
0.0013875625	1.4070862996453102	0.010674790465537773
0.0014250625	1.4143788152214143	0.01041223453649782
0.0014638276000000002	1.3914298615127525	0.010613812178592412
0.0015031129	1.3844607455900735	0.010637852355288914
0.0015421329	1.3795934926214066	0.010630754988361595
0.0015824484000000003	1.3734971393769826	0.010613467140357633
0.0016232841	1.3699820766133146	0.010398418789498435
0.0016646400000000002	1.356905373894444	0.01058277428067031
