## Supplementary material for "Disordered proteins interact with the chemical environment to tune their protective function during drying": File S1: Tris - 4.csv

Q	I(Q)	Error
1.14000000E-02	2.42371230E+02	1.05526775E+02
1.19100000E-02	1.77660695E+02	8.43537412E+01
1.24200000E-02	1.19175530E+02	6.87390665E+01
1.29200000E-02	8.44483450E+01	5.45496464E+01
1.34300000E-02	5.43898050E+01	3.72668458E+01
1.39400000E-02	3.90843650E+01	3.15238331E+01
1.44400000E-02	2.74296150E+01	2.02635714E+01
1.49500000E-02	2.11913350E+01	1.36048020E+01
1.54600000E-02	1.77199550E+01	9.75996464E+00
1.59600000E-02	1.53504250E+01	7.25193069E+00
1.64700000E-02	1.53029150E+01	5.57730552E+00
1.69800000E-02	1.32943650E+01	4.37048091E+00
1.74800000E-02	1.33195450E+01	3.67369873E+00
1.79900000E-02	1.30529800E+01	2.42314710E+00
1.85000000E-02	1.36141650E+01	1.87710396E+00
1.90000000E-02	1.29278850E+01	1.56212164E+00
1.95100000E-02	1.31361850E+01	1.19257426E+00
2.00200000E-02	1.19512000E+01	1.06932107E+00
2.05200000E-02	1.19543000E+01	8.76311881E-01
2.10300000E-02	1.16364300E+01	7.47390382E-01
2.15400000E-02	1.17183600E+01	6.62712164E-01
2.20400000E-02	1.11913450E+01	6.19593352E-01
2.25500000E-02	1.17577150E+01	5.36509901E-01
2.30600000E-02	1.11249200E+01	5.12309052E-01
2.35600000E-02	1.12762700E+01	4.41697313E-01
2.40700000E-02	1.16355050E+01	4.15884017E-01
2.45800000E-02	1.07297450E+01	3.78058699E-01
2.50900000E-02	1.17608950E+01	3.74275106E-01
2.55900000E-02	1.17763800E+01	3.52503536E-01
2.61000000E-02	1.10612150E+01	3.23019802E-01
2.66100000E-02	1.11093100E+01	3.22998586E-01
2.71100000E-02	1.07065450E+01	3.09717115E-01
2.76200000E-02	1.10393650E+01	3.19773692E-01
2.81300000E-02	1.09539300E+01	2.97411598E-01
2.86300000E-02	1.08725100E+01	2.95965347E-01
2.91400000E-02	1.06555650E+01	2.86382603E-01
2.96500000E-02	1.05009150E+01	2.76251768E-01
3.01500000E-02	1.01460900E+01	2.91598303E-01
3.06600000E-02	1.08009450E+01	2.72393918E-01
3.11700000E-02	1.00041500E+01	2.64186704E-01
3.16700000E-02	1.00009850E+01	2.60067185E-01
3.21800000E-02	1.00320150E+01	2.62418670E-01
3.26900000E-02	9.83265500E+00	2.71234088E-01
3.31900000E-02	1.00119950E+01	2.50855728E-01
3.37000000E-02	9.38179500E+00	2.44526167E-01
3.42100000E-02	9.68682000E+00	2.49388260E-01
3.47100000E-02	1.01918450E+01	2.46920085E-01
3.52200000E-02	9.75432500E+00	2.27457567E-01
3.57300000E-02	9.65709500E+00	2.37888967E-01
3.62300000E-02	9.45956000E+00	2.44225601E-01
3.67400000E-02	9.20077500E+00	2.39872702E-01
3.72500000E-02	9.12263500E+00	2.39529703E-01
3.77500000E-02	9.21744000E+00	2.27910184E-01
3.82600000E-02	9.28186500E+00	2.29374116E-01
3.87700000E-02	8.89423500E+00	2.22450495E-01
3.92700000E-02	8.98110000E+00	2.25378359E-01
3.97800000E-02	9.10671000E+00	2.21241160E-01
4.02900000E-02	9.01478000E+00	2.12524752E-01
4.08000000E-02	8.20223000E+00	2.16244696E-01
4.13000000E-02	8.61908500E+00	2.16640736E-01
4.18100000E-02	8.58808000E+00	2.10632956E-01
4.23200000E-02	8.51869500E+00	2.11432107E-01
4.28200000E-02	8.32679500E+00	2.07164074E-01
4.33300000E-02	8.16089000E+00	2.06425035E-01
4.38400000E-02	8.42625500E+00	1.97899576E-01
4.43400000E-02	8.00457500E+00	2.03009194E-01
4.48500000E-02	8.03374500E+00	2.01060820E-01
4.53600000E-02	8.11162000E+00	2.01584158E-01
4.58600000E-02	7.82876500E+00	1.97089816E-01
4.63700000E-02	8.05110500E+00	1.98175389E-01
4.68800000E-02	7.75586500E+00	2.03691655E-01
4.73800000E-02	7.55936500E+00	1.88617397E-01
4.78900000E-02	7.64925000E+00	1.85385431E-01
4.84000000E-02	7.59595000E+00	1.90152051E-01
4.89000000E-02	7.99509500E+00	1.92436351E-01
4.94100000E-02	7.44618000E+00	1.82676803E-01
4.99200000E-02	7.30817000E+00	1.83447666E-01
5.04200000E-02	7.20268500E+00	1.87584866E-01
5.09300000E-02	7.21405000E+00	1.85339463E-01
5.14400000E-02	7.26421500E+00	1.79611033E-01
5.19400000E-02	6.89705000E+00	1.78999293E-01
5.24500000E-02	6.91664000E+00	1.78751768E-01
5.29600000E-02	6.84679500E+00	1.72500000E-01
5.34600000E-02	6.82761000E+00	1.72712164E-01
5.39700000E-02	6.96563000E+00	1.70997171E-01
5.44800000E-02	6.75499500E+00	1.71944837E-01
5.49800000E-02	6.50483500E+00	1.67492928E-01
5.54900000E-02	6.60849500E+00	1.68072843E-01
5.60000000E-02	6.25317000E+00	1.65958274E-01
5.65000000E-02	6.61325000E+00	1.68125884E-01
5.70100000E-02	6.15365500E+00	1.62022631E-01
5.75200000E-02	6.29631500E+00	1.63429986E-01
5.80300000E-02	6.18518500E+00	1.60905233E-01
5.85300000E-02	6.29740500E+00	1.58433522E-01
5.90400000E-02	6.04659500E+00	1.62906648E-01
5.95500000E-02	6.19012500E+00	1.58642150E-01
6.00500000E-02	6.01924500E+00	1.60548091E-01
6.05600000E-02	5.92810500E+00	1.58412306E-01
6.10700000E-02	5.62438000E+00	1.50940594E-01
6.15700000E-02	5.56829500E+00	1.55247525E-01
6.20800000E-02	5.84048000E+00	1.57567185E-01
6.25900000E-02	5.65247000E+00	1.58118812E-01
6.30900000E-02	5.61098000E+00	1.54183168E-01
6.36000000E-02	5.58503500E+00	1.51318953E-01
6.41100000E-02	6.00654500E+00	1.51449788E-01
6.46100000E-02	5.58230500E+00	1.48338048E-01
6.51200000E-02	5.42301500E+00	1.48808345E-01
6.56300000E-02	5.34217000E+00	1.49731259E-01
6.61300000E-02	5.45142500E+00	1.50470297E-01
6.66400000E-02	5.10099500E+00	1.49989392E-01
6.71500000E-02	5.08369500E+00	1.50933522E-01
6.76500000E-02	5.13016000E+00	1.45442008E-01
6.81600000E-02	5.13281500E+00	1.47439887E-01
6.86700000E-02	5.04602000E+00	1.42680339E-01
6.91700000E-02	4.92305500E+00	1.45908769E-01
6.96800000E-02	5.12699500E+00	1.45710750E-01
7.01900000E-02	5.02891000E+00	1.38398161E-01
7.06900000E-02	4.93936500E+00	1.45622348E-01
7.12000000E-02	4.68786000E+00	1.41442716E-01
7.17100000E-02	4.86217500E+00	1.39504950E-01
7.22100000E-02	4.95601000E+00	1.36764498E-01
7.27200000E-02	4.52091500E+00	1.38405233E-01
7.32300000E-02	4.53134000E+00	1.39752475E-01
7.37300000E-02	4.43087000E+00	1.42167610E-01
7.42400000E-02	4.59934000E+00	1.36329562E-01
7.47500000E-02	4.67542000E+00	1.39275106E-01
7.52600000E-02	4.65769500E+00	1.34529703E-01
7.57600000E-02	4.61200000E+00	1.34720651E-01
7.62700000E-02	4.76162500E+00	1.34321075E-01
7.67800000E-02	4.63817000E+00	1.34985856E-01
7.72800000E-02	4.10811000E+00	1.30399576E-01
7.77900000E-02	4.17344000E+00	1.34893918E-01
7.83000000E-02	4.26840000E+00	1.30922914E-01
7.88000000E-02	4.37433000E+00	1.34041726E-01
7.93100000E-02	4.21192000E+00	1.33765912E-01
7.98200000E-02	3.92353000E+00	1.32365629E-01
8.03200000E-02	3.94112000E+00	1.37195898E-01
8.08300000E-02	3.87714500E+00	1.31425035E-01
8.13400000E-02	4.08724500E+00	1.33536068E-01
8.18400000E-02	4.17919000E+00	1.33818953E-01
8.23500000E-02	4.04135000E+00	1.34989392E-01
8.28600000E-02	3.85107000E+00	1.32609618E-01
8.33600000E-02	3.83972500E+00	1.38571429E-01
8.38700000E-02	3.72776500E+00	1.31821075E-01
8.43800000E-02	3.79260000E+00	1.32496464E-01
8.48800000E-02	3.87083500E+00	1.32814710E-01
8.53900000E-02	3.71002000E+00	1.36870580E-01
8.59000000E-02	3.78762500E+00	1.31658416E-01
8.64000000E-02	3.84492500E+00	1.36011315E-01
8.69100000E-02	3.66584500E+00	1.33320368E-01
8.74200000E-02	3.72326500E+00	1.33829562E-01
8.79200000E-02	3.54087500E+00	1.32107496E-01
8.84300000E-02	3.52323000E+00	1.32065064E-01
8.89400000E-02	3.38116500E+00	1.31849364E-01
8.94400000E-02	3.48433000E+00	1.31913013E-01
8.99500000E-02	3.53652000E+00	1.29734795E-01
9.04600000E-02	3.38575500E+00	1.29487270E-01
9.09600000E-02	3.36537500E+00	1.29547383E-01
9.14700000E-02	3.30985500E+00	1.30767327E-01
9.19800000E-02	3.13459500E+00	1.27012023E-01
9.24800000E-02	3.22248000E+00	1.30431400E-01
9.29900000E-02	3.28681000E+00	1.28914427E-01
9.35000000E-02	3.33338500E+00	1.26188119E-01
9.40100000E-02	3.13509000E+00	1.28030410E-01
9.45100000E-02	3.26621000E+00	1.26527581E-01
9.50200000E-02	3.17511500E+00	1.28341584E-01
9.55300000E-02	3.26516000E+00	1.28178925E-01
9.60300000E-02	3.36577500E+00	1.32057992E-01
9.65400000E-02	3.00588000E+00	1.26934229E-01
9.70500000E-02	3.19753500E+00	1.26852900E-01
9.75500000E-02	3.50178000E+00	1.29147808E-01
9.80600000E-02	3.24331500E+00	1.30777935E-01
9.85700000E-02	2.93275500E+00	1.25724894E-01
9.90700000E-02	3.22115500E+00	1.30972419E-01
9.95800000E-02	3.00911500E+00	1.28330976E-01
1.00090000E-01	2.83833000E+00	1.26106789E-01
1.00590000E-01	2.79168000E+00	1.29547383E-01
1.01100000E-01	3.22019000E+00	1.27132249E-01
1.01610000E-01	3.09032500E+00	1.28592645E-01
1.02110000E-01	2.95221000E+00	1.27323197E-01
1.02620000E-01	2.85778500E+00	1.30477369E-01
1.03130000E-01	2.73557500E+00	1.28850778E-01
1.03630000E-01	2.91940500E+00	1.25272277E-01
1.04140000E-01	2.92218000E+00	1.24130127E-01
1.04650000E-01	2.63582500E+00	1.24688826E-01
1.05150000E-01	2.84452000E+00	1.22015559E-01
1.05660000E-01	2.85748500E+00	1.22535361E-01
1.06170000E-01	2.91724000E+00	1.27337341E-01
1.06670000E-01	3.01661500E+00	1.20968883E-01
1.07180000E-01	2.92606500E+00	1.22758133E-01
1.07690000E-01	2.92567500E+00	1.20792079E-01
1.08190000E-01	2.90300500E+00	1.21478076E-01
1.08700000E-01	2.78029000E+00	1.17365629E-01
1.09210000E-01	2.81089000E+00	1.15919378E-01
1.09710000E-01	2.57597000E+00	1.19688826E-01
1.10220000E-01	2.71019000E+00	1.16000707E-01
1.10730000E-01	2.52675500E+00	1.12722772E-01
1.11230000E-01	2.70138500E+00	1.13857850E-01
1.11740000E-01	2.46643500E+00	1.15279349E-01
1.12250000E-01	2.42352000E+00	1.13826025E-01
1.12750000E-01	2.66076500E+00	1.12984441E-01
1.13260000E-01	2.46983000E+00	1.13419378E-01
1.13770000E-01	2.47815500E+00	1.13719943E-01
1.14280000E-01	2.74346500E+00	1.11287129E-01
1.14780000E-01	2.60040500E+00	1.10873409E-01
1.15290000E-01	2.43983000E+00	1.10668317E-01
1.15800000E-01	2.45808000E+00	1.09151344E-01
1.16300000E-01	2.57241500E+00	1.10477369E-01
1.16810000E-01	2.54060000E+00	1.11736209E-01
1.17320000E-01	2.53608500E+00	1.07920792E-01
1.17820000E-01	2.36780500E+00	1.08136492E-01
1.18330000E-01	2.41069000E+00	1.06025460E-01
1.18840000E-01	2.38196000E+00	1.05908769E-01
1.19340000E-01	2.51128500E+00	1.06718529E-01
1.19850000E-01	2.41480500E+00	1.06545262E-01
1.20360000E-01	2.40713000E+00	1.06425035E-01
1.20860000E-01	2.46753500E+00	1.06350778E-01
1.21370000E-01	2.34682000E+00	1.04858557E-01
1.21880000E-01	2.39631000E+00	1.05109618E-01
1.22380000E-01	2.25886000E+00	1.01920085E-01
1.22890000E-01	2.37640500E+00	1.01495757E-01
1.23400000E-01	2.32195500E+00	1.03772984E-01
1.23900000E-01	2.31667500E+00	1.04151344E-01
1.24410000E-01	2.30037000E+00	1.01329562E-01
1.24920000E-01	2.04936500E+00	1.04395332E-01
1.25420000E-01	2.15206500E+00	1.04207921E-01
1.25930000E-01	2.41234000E+00	1.02842999E-01
1.26440000E-01	2.31703500E+00	9.95473833E-02
1.26940000E-01	2.26880000E+00	1.00109618E-01
1.27450000E-01	2.19494000E+00	1.02634371E-01
1.27960000E-01	2.14697500E+00	9.99222065E-02
1.28460000E-01	2.11673000E+00	1.00894625E-01
1.28970000E-01	2.23203500E+00	9.86280057E-02
1.29480000E-01	2.29590500E+00	9.95721358E-02
1.29980000E-01	2.30394500E+00	9.66230552E-02
1.30490000E-01	2.14902500E+00	1.00053041E-01
1.31000000E-01	2.16123500E+00	9.70544554E-02
1.31500000E-01	2.03810000E+00	9.78111740E-02
1.32010000E-01	1.96009500E+00	9.46746818E-02
1.32520000E-01	2.11703000E+00	9.68387553E-02
1.33020000E-01	2.23087000E+00	9.68458274E-02
1.33530000E-01	2.12630000E+00	9.56647808E-02
1.34040000E-01	2.15095000E+00	9.59193777E-02
1.34540000E-01	1.95015000E+00	9.67079208E-02
1.35050000E-01	2.15957500E+00	9.67185290E-02
1.35560000E-01	2.14832000E+00	9.72135785E-02
1.36060000E-01	2.15355000E+00	9.52510608E-02
1.36570000E-01	1.88757500E+00	9.45579915E-02
1.37080000E-01	2.10715000E+00	9.29526167E-02
1.37580000E-01	1.91126000E+00	9.50495050E-02
1.38090000E-01	1.92831500E+00	9.52192362E-02
1.38600000E-01	2.03113000E+00	9.32036775E-02
1.39110000E-01	2.05639000E+00	9.22065064E-02
1.39610000E-01	2.10381500E+00	9.57390382E-02
1.40120000E-01	1.92400000E+00	9.34087694E-02
1.40630000E-01	1.98723000E+00	9.26591231E-02
1.41130000E-01	1.89864500E+00	9.35007072E-02
1.41640000E-01	1.99968000E+00	9.17432815E-02
1.42150000E-01	1.96238000E+00	9.18705799E-02
1.42650000E-01	1.87452000E+00	9.13932107E-02
1.43160000E-01	1.91879000E+00	9.18210750E-02
1.43670000E-01	1.78958500E+00	9.16584158E-02
1.44170000E-01	1.88127500E+00	9.05905233E-02
1.44680000E-01	1.84046000E+00	9.10325318E-02
1.45190000E-01	1.83331500E+00	9.13543140E-02
1.45690000E-01	1.70519500E+00	8.94872702E-02
1.46200000E-01	1.78031000E+00	9.06577086E-02
1.46710000E-01	1.82452500E+00	9.02404526E-02
1.47210000E-01	1.90398000E+00	8.99611033E-02
1.47720000E-01	1.70239000E+00	8.92114569E-02
1.48230000E-01	1.72290000E+00	8.94801980E-02
1.48730000E-01	1.77860500E+00	8.85678925E-02
1.49240000E-01	1.68515500E+00	8.85007072E-02
1.49750000E-01	1.74480000E+00	8.94766620E-02
1.50250000E-01	1.75549000E+00	8.99858557E-02
1.50760000E-01	1.68299500E+00	8.66230552E-02
1.51270000E-01	1.82653000E+00	8.74009901E-02
1.51770000E-01	1.78361000E+00	8.86775106E-02
1.52280000E-01	1.65905000E+00	8.75070721E-02
1.52790000E-01	1.66573000E+00	8.60572843E-02
1.53290000E-01	1.77614500E+00	8.69625177E-02
1.53800000E-01	1.75732000E+00	8.69837341E-02
1.54310000E-01	1.79788500E+00	8.76874116E-02
1.54810000E-01	1.66819500E+00	8.68069307E-02
1.55320000E-01	1.65003500E+00	8.60183876E-02
1.55830000E-01	1.71973000E+00	8.78606789E-02
1.56330000E-01	1.65204500E+00	8.31364922E-02
1.56840000E-01	1.60015500E+00	8.45226308E-02
1.57350000E-01	1.72332500E+00	8.62694484E-02
1.57850000E-01	1.67775500E+00	8.46711457E-02
1.58360000E-01	1.74666000E+00	8.43210750E-02
1.58870000E-01	1.72411000E+00	8.46782178E-02
1.59370000E-01	1.63020500E+00	8.57956153E-02
1.59880000E-01	1.78722000E+00	8.36951909E-02
1.60390000E-01	1.68532500E+00	8.38861386E-02
1.60890000E-01	1.62291500E+00	8.38366337E-02
1.61400000E-01	1.55203000E+00	8.40417256E-02
1.61910000E-01	1.66057500E+00	8.41513437E-02
1.62410000E-01	1.49680000E+00	8.36562942E-02
1.62920000E-01	1.69947000E+00	8.19236209E-02
1.63430000E-01	1.58813500E+00	8.24080622E-02
1.63930000E-01	1.55087500E+00	8.22630835E-02
1.64440000E-01	1.62548500E+00	8.38507779E-02
1.64950000E-01	1.62549500E+00	8.23231966E-02
1.65450000E-01	1.42394500E+00	8.24469590E-02
1.65960000E-01	1.52590500E+00	8.36244696E-02
1.66470000E-01	1.48612500E+00	8.10820368E-02
1.66970000E-01	1.49545000E+00	8.16124470E-02
1.67480000E-01	1.52513500E+00	8.33415842E-02
1.67990000E-01	1.47641000E+00	8.28394625E-02
1.68490000E-01	1.33953000E+00	8.32107496E-02
1.69000000E-01	1.46593500E+00	8.38048091E-02
1.69510000E-01	1.46622500E+00	8.28147100E-02
1.70010000E-01	1.47630000E+00	8.30374823E-02
1.70520000E-01	1.52978500E+00	8.24893918E-02
1.71030000E-01	1.54907500E+00	8.43175389E-02
1.71530000E-01	1.46735500E+00	8.44589816E-02
1.72040000E-01	1.45925000E+00	8.37977369E-02
1.72550000E-01	1.46522000E+00	8.33203678E-02
1.73050000E-01	1.43101000E+00	8.32319661E-02
1.73560000E-01	1.49670000E+00	8.43033946E-02
1.74070000E-01	1.48114000E+00	8.36598303E-02
1.74570000E-01	1.35891000E+00	8.23338048E-02
1.75080000E-01	1.47150000E+00	8.34724187E-02
1.75590000E-01	1.39606000E+00	8.42892504E-02
1.76100000E-01	1.39290500E+00	8.40700141E-02
1.76600000E-01	1.39584000E+00	8.34653465E-02
1.77110000E-01	1.35328500E+00	8.41265912E-02
1.77620000E-01	1.45199000E+00	8.20084866E-02
1.78120000E-01	1.25100500E+00	8.33486563E-02
1.78630000E-01	1.35618000E+00	8.40770863E-02
1.79140000E-01	1.39199000E+00	8.29879774E-02
1.79640000E-01	1.37570000E+00	8.27652051E-02
1.80150000E-01	1.34123000E+00	8.35254597E-02
1.80660000E-01	1.32034000E+00	8.42538897E-02
1.81160000E-01	1.27187000E+00	8.14144272E-02
1.81670000E-01	1.47197500E+00	8.37270156E-02
1.82180000E-01	1.39213500E+00	8.58132956E-02
1.82680000E-01	1.31506500E+00	8.52616690E-02
1.83190000E-01	1.28845000E+00	8.44236209E-02
1.83700000E-01	1.26815000E+00	8.45226308E-02
1.84200000E-01	1.44359000E+00	8.49646393E-02
1.84710000E-01	1.32810500E+00	8.59193777E-02
1.85220000E-01	1.26170500E+00	8.44448373E-02
1.85720000E-01	1.21543000E+00	8.49222065E-02
1.86230000E-01	1.25820000E+00	8.60466761E-02
1.86740000E-01	1.28262000E+00	8.71711457E-02
1.87240000E-01	1.25536000E+00	8.75954738E-02
1.87750000E-01	1.17138000E+00	8.73090523E-02
1.88260000E-01	1.35752000E+00	8.85148515E-02
1.88760000E-01	1.17749500E+00	8.69978784E-02
1.89270000E-01	1.25392500E+00	8.84016973E-02
1.89780000E-01	1.31608000E+00	8.97878359E-02
1.90280000E-01	1.27373000E+00	8.76096181E-02
1.90790000E-01	1.24110000E+00	8.74717115E-02
1.91300000E-01	1.17607500E+00	8.87729844E-02
1.91800000E-01	1.09200500E+00	8.78111740E-02
1.92310000E-01	1.22333000E+00	8.79278642E-02
1.92820000E-01	1.18364000E+00	8.84370580E-02
1.93320000E-01	1.15107500E+00	8.89497878E-02
1.93830000E-01	1.15572000E+00	8.81471004E-02
1.94340000E-01	1.07421000E+00	8.79738331E-02
1.94840000E-01	1.14299500E+00	8.93316832E-02
1.95350000E-01	1.27845500E+00	8.87305516E-02
1.95860000E-01	1.44273500E+00	8.97807638E-02
1.96360000E-01	1.24456000E+00	9.03182461E-02
1.96870000E-01	1.26740500E+00	8.93033946E-02
1.97380000E-01	1.20003500E+00	8.72984441E-02
1.97880000E-01	1.21687000E+00	8.91089109E-02
1.98390000E-01	1.22821500E+00	8.89179632E-02
1.98900000E-01	1.21866500E+00	8.90523338E-02
1.99400000E-01	1.14998000E+00	9.04066478E-02
1.99910000E-01	1.07254000E+00	9.02864215E-02
2.00420000E-01	1.19290000E+00	8.98585573E-02
2.00920000E-01	1.10690500E+00	9.07284300E-02
2.01430000E-01	1.19606000E+00	9.03677511E-02
2.01940000E-01	9.80005000E-01	9.08910891E-02
2.02440000E-01	1.13702000E+00	8.92397454E-02
2.02950000E-01	1.06936500E+00	8.98585573E-02
2.03460000E-01	1.14294500E+00	9.08132956E-02
2.03960000E-01	1.15485000E+00	9.04985856E-02
2.04470000E-01	1.05787500E+00	8.97454031E-02
2.04980000E-01	1.13868000E+00	8.86315417E-02
2.05480000E-01	1.08155500E+00	9.06824611E-02
2.05990000E-01	1.07716500E+00	8.83663366E-02
2.06500000E-01	1.16133500E+00	8.89108911E-02
2.07000000E-01	1.32781500E+00	9.17574257E-02
2.07510000E-01	1.10858000E+00	8.96711457E-02
2.08020000E-01	1.04113500E+00	8.96499293E-02
2.08520000E-01	1.08129000E+00	8.85042433E-02
2.09030000E-01	1.23746500E+00	8.93104668E-02
2.09540000E-01	1.09747000E+00	8.84971711E-02
2.10040000E-01	1.00218500E+00	8.72560113E-02
2.10550000E-01	1.02228000E+00	8.95721358E-02
2.11060000E-01	1.16288000E+00	8.99115983E-02
2.11560000E-01	1.14816500E+00	9.08380481E-02
2.12070000E-01	1.00263000E+00	8.89038190E-02
2.12580000E-01	1.13525000E+00	9.05198020E-02
2.13080000E-01	1.10514500E+00	8.87164074E-02
2.13590000E-01	1.05106500E+00	8.95155587E-02
2.14100000E-01	1.09105000E+00	8.89427157E-02
2.14600000E-01	1.05896000E+00	8.87765205E-02
2.15110000E-01	1.10612000E+00	8.80728430E-02
2.15620000E-01	1.11417000E+00	8.93705799E-02
2.16120000E-01	1.18551000E+00	9.05622348E-02
2.16630000E-01	1.01266000E+00	8.83026874E-02
2.17140000E-01	1.05464000E+00	8.81683168E-02
2.17640000E-01	9.26815000E-01	9.05940594E-02
2.18150000E-01	1.12007000E+00	8.69943423E-02
2.18660000E-01	9.91040000E-01	8.65664781E-02
2.19160000E-01	1.04039000E+00	8.99151344E-02
2.19670000E-01	9.47490000E-01	8.90063649E-02
2.20180000E-01	1.04040000E+00	8.63790665E-02
2.20680000E-01	1.19960500E+00	8.87057992E-02
2.21190000E-01	1.01433000E+00	8.92644979E-02
2.21700000E-01	1.08503000E+00	8.87765205E-02
2.22200000E-01	9.37465000E-01	8.68635078E-02
2.22710000E-01	1.20732000E+00	8.80516266E-02
2.23220000E-01	1.13355000E+00	8.80339463E-02
2.23720000E-01	1.13805000E+00	8.59936351E-02
2.24230000E-01	1.08222000E+00	8.54915134E-02
2.24740000E-01	1.03120500E+00	8.59052334E-02
2.25240000E-01	9.72695000E-01	8.61386139E-02
2.25750000E-01	1.08540500E+00	8.77934936E-02
2.26260000E-01	9.58505000E-01	8.69625177E-02
2.26760000E-01	1.03128000E+00	8.61315417E-02
2.27270000E-01	9.74595000E-01	8.60007072E-02
2.27780000E-01	9.50025000E-01	8.57036775E-02
2.28280000E-01	1.03926500E+00	8.63896747E-02
2.28790000E-01	9.40130000E-01	8.43422914E-02
2.29300000E-01	1.03980000E+00	8.34618105E-02
2.29800000E-01	9.45135000E-01	8.52086280E-02
2.30310000E-01	9.32230000E-01	8.46463932E-02
2.30820000E-01	1.05017000E+00	8.30869873E-02
2.31320000E-01	9.69945000E-01	8.52157001E-02
2.31830000E-01	1.00901500E+00	8.42079208E-02
2.32340000E-01	9.60275000E-01	8.40169731E-02
2.32840000E-01	9.16730000E-01	8.33804809E-02
2.33350000E-01	9.78850000E-01	8.28571429E-02
2.33860000E-01	9.47340000E-01	8.38649222E-02
2.34360000E-01	1.06272500E+00	8.22772277E-02
2.34870000E-01	9.67600000E-01	8.18140028E-02
2.35380000E-01	9.54560000E-01	8.11704385E-02
2.35880000E-01	1.03803000E+00	8.08345120E-02
2.36390000E-01	9.63000000E-01	8.09900990E-02
2.36900000E-01	9.78840000E-01	8.03147100E-02
2.37400000E-01	1.06206500E+00	8.04278642E-02
2.37910000E-01	1.02903500E+00	8.09158416E-02
2.38420000E-01	9.54515000E-01	8.15205092E-02
2.38920000E-01	8.51855000E-01	8.14710042E-02
2.39430000E-01	9.51865000E-01	7.90028289E-02
2.39940000E-01	9.66790000E-01	7.94872702E-02
2.40440000E-01	9.57180000E-01	8.02652051E-02
2.40950000E-01	1.05924500E+00	7.95367751E-02
2.41450000E-01	9.07985000E-01	7.85254597E-02
2.41960000E-01	1.01889000E+00	7.94236209E-02
2.42470000E-01	1.01462500E+00	8.02687412E-02
2.42970000E-01	9.88580000E-01	7.89214993E-02
2.43480000E-01	9.55740000E-01	7.84724187E-02
2.43990000E-01	1.09660500E+00	7.93458274E-02
2.44490000E-01	9.26015000E-01	7.82673267E-02
2.45000000E-01	9.52675000E-01	7.91654880E-02
2.45510000E-01	1.03963500E+00	7.78995757E-02
2.46010000E-01	1.00557000E+00	7.84794908E-02
2.46520000E-01	9.52215000E-01	7.75495050E-02
2.47030000E-01	9.64925000E-01	7.67644979E-02
2.47530000E-01	9.31420000E-01	7.73090523E-02
2.48040000E-01	9.24195000E-01	7.64497878E-02
2.48550000E-01	9.42545000E-01	7.60643564E-02
2.49050000E-01	9.64080000E-01	7.59618105E-02
2.49560000E-01	9.75520000E-01	7.75565771E-02
2.50070000E-01	1.02318000E+00	7.70792079E-02
2.50570000E-01	9.35960000E-01	7.71817539E-02
2.51080000E-01	9.50925000E-01	7.68140028E-02
2.51590000E-01	9.76410000E-01	7.75919378E-02
2.52090000E-01	1.05505000E+00	7.67963225E-02
2.52600000E-01	8.90775000E-01	7.62164074E-02
2.53110000E-01	8.78300000E-01	7.48408769E-02
2.53610000E-01	9.06415000E-01	7.62623762E-02
2.54120000E-01	9.96680000E-01	7.53889675E-02
2.54630000E-01	9.65210000E-01	7.49787836E-02
2.55130000E-01	8.43875000E-01	7.58946252E-02
2.55640000E-01	9.26025000E-01	7.33345120E-02
2.56150000E-01	8.48600000E-01	7.44059406E-02
2.56650000E-01	8.12355000E-01	7.58309760E-02
2.57160000E-01	9.51970000E-01	7.40134371E-02
2.57670000E-01	8.53655000E-01	7.42114569E-02
2.58170000E-01	9.15420000E-01	7.51272984E-02
2.58680000E-01	8.55845000E-01	7.41937765E-02
2.59190000E-01	8.24195000E-01	7.31364922E-02
2.59690000E-01	8.99710000E-01	7.31188119E-02
2.60200000E-01	8.67760000E-01	7.33097595E-02
2.60710000E-01	9.03275000E-01	7.33274399E-02
2.61210000E-01	7.39450000E-01	7.28323904E-02
2.61720000E-01	7.85565000E-01	7.26096181E-02
2.62230000E-01	8.56215000E-01	7.31612447E-02
2.62730000E-01	8.42835000E-01	7.28995757E-02
2.63240000E-01	8.79590000E-01	7.30021216E-02
2.63750000E-01	8.15180000E-01	7.21499293E-02
2.64250000E-01	8.86130000E-01	7.24681754E-02
2.64760000E-01	9.25785000E-01	7.25565771E-02
2.65270000E-01	8.34500000E-01	7.21181047E-02
2.65770000E-01	8.09145000E-01	7.22135785E-02
2.66280000E-01	8.72020000E-01	7.20403112E-02
2.66790000E-01	8.38580000E-01	7.13330976E-02
2.67290000E-01	9.25085000E-01	7.21746818E-02
2.67800000E-01	8.86185000E-01	7.12340877E-02
2.68310000E-01	9.03160000E-01	7.18882603E-02
2.68810000E-01	8.32935000E-01	7.19130127E-02
2.69320000E-01	8.31735000E-01	7.20473833E-02
2.69830000E-01	8.36740000E-01	7.10289958E-02
2.70330000E-01	7.29160000E-01	7.07637907E-02
2.70840000E-01	8.94300000E-01	7.13719943E-02
2.71340000E-01	9.74760000E-01	7.08769448E-02
2.71850000E-01	8.01855000E-01	7.04349364E-02
2.72360000E-01	8.65885000E-01	7.01025460E-02
2.72860000E-01	8.85975000E-01	6.97701556E-02
2.73370000E-01	8.35640000E-01	7.17008487E-02
2.73880000E-01	7.72655000E-01	6.96181047E-02
2.74380000E-01	8.67350000E-01	7.01944837E-02
2.74890000E-01	8.40005000E-01	7.00813296E-02
2.75400000E-01	8.00545000E-01	6.94801980E-02
2.75900000E-01	9.06815000E-01	6.89321075E-02
2.76410000E-01	8.87215000E-01	6.91548798E-02
2.76920000E-01	9.28705000E-01	6.99540311E-02
2.77420000E-01	8.02595000E-01	6.91937765E-02
2.77930000E-01	8.14235000E-01	6.93175389E-02
2.78440000E-01	8.54605000E-01	6.96004243E-02
2.78940000E-01	8.93590000E-01	6.87977369E-02
2.79450000E-01	8.99885000E-01	6.94695898E-02
2.79960000E-01	8.99085000E-01	6.90664781E-02
2.80460000E-01	8.61700000E-01	6.93988685E-02
2.80970000E-01	8.56335000E-01	6.88260255E-02
2.81480000E-01	8.77915000E-01	6.93422914E-02
2.81980000E-01	7.74085000E-01	6.94837341E-02
2.82490000E-01	8.57935000E-01	6.71782178E-02
2.83000000E-01	8.72755000E-01	6.88260255E-02
2.83500000E-01	7.26365000E-01	6.87517680E-02
2.84010000E-01	8.18530000E-01	6.93033946E-02
2.84520000E-01	7.39050000E-01	6.86456860E-02
2.85020000E-01	8.29125000E-01	6.90275813E-02
2.85530000E-01	8.36325000E-01	6.83910891E-02
2.86040000E-01	9.27095000E-01	6.84582744E-02
2.86540000E-01	8.85310000E-01	6.71393211E-02
2.87050000E-01	7.48470000E-01	6.91371994E-02
2.87560000E-01	8.23880000E-01	6.76980198E-02
2.88060000E-01	6.72485000E-01	6.75247525E-02
2.88570000E-01	8.68340000E-01	6.85643564E-02
2.89080000E-01	7.55250000E-01	6.79632249E-02
2.89580000E-01	8.56225000E-01	6.72241867E-02
2.90090000E-01	8.40095000E-01	6.79384724E-02
2.90590000E-01	7.76105000E-01	6.82814710E-02
2.91100000E-01	8.67320000E-01	6.75035361E-02
2.91610000E-01	7.73030000E-01	6.81577086E-02
2.92110000E-01	8.38725000E-01	6.85148515E-02
2.92620000E-01	7.06295000E-01	6.89674682E-02
2.93130000E-01	7.92805000E-01	6.86775106E-02
2.93630000E-01	8.18980000E-01	6.86067893E-02
2.94140000E-01	7.48270000E-01	6.81612447E-02
2.94650000E-01	7.25250000E-01	6.74858557E-02
2.95150000E-01	8.40715000E-01	6.86386139E-02
2.95660000E-01	8.18655000E-01	6.80339463E-02
2.96170000E-01	7.92625000E-01	6.91690240E-02
2.96670000E-01	7.77280000E-01	6.75777935E-02
2.97180000E-01	7.32670000E-01	6.85820368E-02
2.97690000E-01	7.65840000E-01	6.77828854E-02
2.98190000E-01	8.23810000E-01	6.75353607E-02
2.98700000E-01	8.97050000E-01	6.85360679E-02
2.99210000E-01	7.49810000E-01	6.70014144E-02
2.99710000E-01	8.58215000E-01	6.83592645E-02
3.00220000E-01	8.58800000E-01	6.78041018E-02
3.00730000E-01	8.22125000E-01	6.78323904E-02
3.01230000E-01	8.15720000E-01	6.74964639E-02
3.01740000E-01	7.71210000E-01	6.80091938E-02
3.02250000E-01	7.85520000E-01	6.79066478E-02
3.02750000E-01	7.14425000E-01	6.84618105E-02
3.03260000E-01	7.65825000E-01	6.77510608E-02
3.03770000E-01	8.19270000E-01	6.79137199E-02
3.04270000E-01	8.54610000E-01	6.68352192E-02
3.04780000E-01	7.11695000E-01	6.74504950E-02
3.05290000E-01	7.24835000E-01	6.78925035E-02
3.05790000E-01	8.24825000E-01	6.78818953E-02
3.06300000E-01	7.47995000E-01	6.68246110E-02
3.06800000E-01	7.82135000E-01	6.72666195E-02
3.07310000E-01	7.45435000E-01	6.69342291E-02
3.07820000E-01	7.57040000E-01	6.81046676E-02
3.08320000E-01	6.42520000E-01	6.69908062E-02
3.08830000E-01	7.82220000E-01	6.87588402E-02
3.09340000E-01	7.35260000E-01	6.73373409E-02
3.09840000E-01	7.63415000E-01	6.83026874E-02
3.10350000E-01	8.02360000E-01	6.89321075E-02
3.10860000E-01	6.78345000E-01	6.86209335E-02
3.11360000E-01	8.09115000E-01	6.88083451E-02
3.11870000E-01	7.80935000E-01	6.93175389E-02
3.12380000E-01	6.30620000E-01	7.02828854E-02
3.12880000E-01	7.39260000E-01	6.95473833E-02
3.13390000E-01	7.78145000E-01	7.03889675E-02
3.13900000E-01	7.99270000E-01	7.12199434E-02
3.14400000E-01	7.40200000E-01	7.13896747E-02
3.14910000E-01	8.32350000E-01	7.15735502E-02
3.15420000E-01	6.63865000E-01	7.13861386E-02
3.15920000E-01	7.94110000E-01	7.20084866E-02
3.16430000E-01	7.63480000E-01	7.15664781E-02
3.16940000E-01	6.83185000E-01	7.27510608E-02
3.17440000E-01	7.45510000E-01	7.27616690E-02
3.17950000E-01	7.76210000E-01	7.18033946E-02
3.18450000E-01	7.25415000E-01	7.17008487E-02
3.18960000E-01	8.33825000E-01	7.12729844E-02
3.19470000E-01	7.58300000E-01	7.27298444E-02
3.19970000E-01	7.72640000E-01	7.20898161E-02
3.20480000E-01	7.30030000E-01	7.10466761E-02
3.20990000E-01	7.88975000E-01	7.47065064E-02
3.21490000E-01	7.08135000E-01	7.38861386E-02
3.22000000E-01	7.87230000E-01	7.15169731E-02
3.22510000E-01	6.91015000E-01	7.21534653E-02
3.23010000E-01	6.58730000E-01	7.34158416E-02
3.23520000E-01	6.84350000E-01	7.30304102E-02
3.24030000E-01	8.20770000E-01	7.40452617E-02
3.24530000E-01	6.52660000E-01	7.19094767E-02
3.25040000E-01	7.15855000E-01	7.39922207E-02
3.25550000E-01	6.73540000E-01	7.26166902E-02
3.26050000E-01	6.70895000E-01	7.27687412E-02
3.26560000E-01	8.40800000E-01	7.21640736E-02
3.27070000E-01	7.24570000E-01	7.27121641E-02
3.27570000E-01	7.65190000E-01	7.24434229E-02
3.28080000E-01	7.35635000E-01	7.24222065E-02
3.28590000E-01	6.72615000E-01	7.34158416E-02
3.29090000E-01	6.46945000E-01	7.26131542E-02
3.29600000E-01	6.50955000E-01	7.30198020E-02
3.30100000E-01	6.37515000E-01	7.45650636E-02
3.30610000E-01	5.76020000E-01	7.31683168E-02
3.31120000E-01	6.26650000E-01	7.37411598E-02
3.31620000E-01	6.46520000E-01	7.30693069E-02
3.32130000E-01	6.43765000E-01	7.31506365E-02
3.32640000E-01	6.74700000E-01	7.37057992E-02
3.33140000E-01	8.67020000E-01	7.36845827E-02
3.33650000E-01	7.40395000E-01	7.48620934E-02
3.34160000E-01	7.07210000E-01	7.56435644E-02
3.34660000E-01	7.22580000E-01	7.39250354E-02
3.35170000E-01	8.17595000E-01	7.39144272E-02
3.35680000E-01	7.07055000E-01	7.40205092E-02
3.36180000E-01	7.72465000E-01	7.45190948E-02
3.36690000E-01	5.90030000E-01	7.42326733E-02
3.37200000E-01	6.50615000E-01	7.38967468E-02
3.37700000E-01	7.54435000E-01	7.52510608E-02
3.38210000E-01	7.05860000E-01	7.38366337E-02
3.38720000E-01	6.37760000E-01	7.39427157E-02
3.39220000E-01	7.19390000E-01	7.54243281E-02
3.39730000E-01	6.99265000E-01	7.50601132E-02
3.40230000E-01	8.28785000E-01	7.47630835E-02
3.40740000E-01	6.85060000E-01	7.39038190E-02
3.41250000E-01	6.42315000E-01	7.57001414E-02
3.41750000E-01	6.65540000E-01	7.45403112E-02
3.42260000E-01	6.57840000E-01	7.40912306E-02
3.42770000E-01	8.11240000E-01	7.62482320E-02
3.43270000E-01	8.86050000E-01	7.57390382E-02
3.43780000E-01	6.92110000E-01	7.40594059E-02
3.44290000E-01	6.37305000E-01	7.44377652E-02
3.44790000E-01	6.53935000E-01	7.51944837E-02
3.45300000E-01	6.93200000E-01	7.59936351E-02
3.45810000E-01	6.13095000E-01	7.51166902E-02
3.46310000E-01	7.09290000E-01	7.49469590E-02
3.46820000E-01	7.40780000E-01	7.39073550E-02
3.47330000E-01	5.89575000E-01	7.46676096E-02
3.47830000E-01	7.79325000E-01	7.56435644E-02
3.48340000E-01	6.38370000E-01	7.61951909E-02
3.48840000E-01	7.53160000E-01	7.49115983E-02
3.49350000E-01	6.73630000E-01	7.57355021E-02
3.49860000E-01	7.80935000E-01	7.50601132E-02
3.50360000E-01	5.10070000E-01	7.46428571E-02
3.50870000E-01	6.90170000E-01	7.50459689E-02
3.51380000E-01	6.24755000E-01	7.69130127E-02
3.51880000E-01	6.57450000E-01	7.62305516E-02
3.52390000E-01	6.69285000E-01	7.52298444E-02
3.52900000E-01	5.52040000E-01	7.32708628E-02
3.53400000E-01	7.25830000E-01	7.69519095E-02
3.53910000E-01	6.74150000E-01	7.65311174E-02
3.54420000E-01	7.50270000E-01	7.42963225E-02
3.54920000E-01	6.99395000E-01	7.31152758E-02
3.55430000E-01	6.94470000E-01	7.26308345E-02
3.55940000E-01	7.42925000E-01	7.23620934E-02
3.56440000E-01	7.23450000E-01	7.18953324E-02
3.56950000E-01	6.03900000E-01	7.17963225E-02
3.57450000E-01	6.85120000E-01	7.10254597E-02
3.57960000E-01	6.32075000E-01	6.97100424E-02
3.58470000E-01	7.52930000E-01	6.96251768E-02
3.58970000E-01	6.55015000E-01	7.18847242E-02
3.59480000E-01	5.93035000E-01	7.19130127E-02
3.59990000E-01	6.52705000E-01	7.17786421E-02
3.60490000E-01	6.58455000E-01	7.30975955E-02
3.61000000E-01	6.32525000E-01	7.36704385E-02
3.61510000E-01	6.98120000E-01	7.12164074E-02
3.62010000E-01	5.86650000E-01	7.33875530E-02
3.62520000E-01	6.99355000E-01	7.37729844E-02
3.63030000E-01	6.51775000E-01	7.30763791E-02
3.63530000E-01	6.81520000E-01	7.17008487E-02
3.64040000E-01	6.87300000E-01	7.41442716E-02
3.64550000E-01	7.02095000E-01	7.35785007E-02
3.65050000E-01	6.67850000E-01	7.43988685E-02
3.65560000E-01	6.21455000E-01	7.37623762E-02
3.66060000E-01	5.83590000E-01	7.30268741E-02
3.66570000E-01	6.24100000E-01	7.40912306E-02
3.67080000E-01	6.94140000E-01	7.38189533E-02
3.67580000E-01	6.00705000E-01	7.48408769E-02
3.68090000E-01	6.05505000E-01	7.57567185E-02
3.68600000E-01	6.65975000E-01	7.69200849E-02
3.69100000E-01	4.91205000E-01	7.51237624E-02
3.69610000E-01	6.32040000E-01	7.74893918E-02
3.70120000E-01	6.46885000E-01	7.74115983E-02
3.70620000E-01	6.13215000E-01	7.84264498E-02
3.71130000E-01	6.34540000E-01	7.84582744E-02
3.71640000E-01	6.37635000E-01	7.94059406E-02
3.72140000E-01	6.31640000E-01	7.67927864E-02
3.72650000E-01	5.46430000E-01	7.85926450E-02
3.73150000E-01	5.23380000E-01	7.85643564E-02
3.73660000E-01	7.52160000E-01	7.74787836E-02
3.74170000E-01	7.43800000E-01	7.72383310E-02
3.74670000E-01	5.91135000E-01	7.78889675E-02
3.75180000E-01	7.03675000E-01	7.95190948E-02
3.75690000E-01	5.68765000E-01	8.00495050E-02
3.76190000E-01	7.77440000E-01	7.89497878E-02
3.76700000E-01	6.27170000E-01	8.00919378E-02
3.77210000E-01	7.07055000E-01	7.95544554E-02
3.77710000E-01	6.14730000E-01	7.94271570E-02
3.78220000E-01	7.13050000E-01	8.04809052E-02
3.78730000E-01	6.07155000E-01	8.17609618E-02
3.79230000E-01	6.42765000E-01	8.21499293E-02
3.79740000E-01	5.59635000E-01	8.15205092E-02
3.80240000E-01	6.33970000E-01	8.23620934E-02
3.80750000E-01	6.15550000E-01	8.15594059E-02
3.81260000E-01	5.83830000E-01	8.20261669E-02
3.81760000E-01	6.66020000E-01	8.30021216E-02
3.82270000E-01	6.49030000E-01	8.30869873E-02
3.82780000E-01	7.50420000E-01	8.51025460E-02
3.83280000E-01	6.50835000E-01	8.22347949E-02
3.83790000E-01	6.15965000E-01	8.43741160E-02
3.84300000E-01	6.48260000E-01	8.48267327E-02
3.84800000E-01	5.87995000E-01	8.46145686E-02
3.85310000E-01	6.78185000E-01	8.54526167E-02
3.85820000E-01	5.76570000E-01	8.47206506E-02
3.86320000E-01	5.32565000E-01	8.62659123E-02
3.86830000E-01	6.21000000E-01	8.73408769E-02
3.87330000E-01	6.78420000E-01	8.67751061E-02
3.87840000E-01	5.78275000E-01	8.75671853E-02
3.88350000E-01	6.45725000E-01	8.70438472E-02
3.88850000E-01	5.44925000E-01	8.73055163E-02
3.89360000E-01	4.52255000E-01	8.95968883E-02
3.89870000E-01	6.65515000E-01	8.82779349E-02
3.90370000E-01	4.48505000E-01	8.94766620E-02
3.90880000E-01	7.78315000E-01	8.83239038E-02
3.91390000E-01	5.61120000E-01	8.81930693E-02
3.91890000E-01	6.33465000E-01	9.05975955E-02
3.92400000E-01	5.07270000E-01	8.94978784E-02
3.92900000E-01	6.30330000E-01	9.24858557E-02
3.93410000E-01	4.56865000E-01	9.12942008E-02
3.93920000E-01	6.15805000E-01	9.09936351E-02
3.94420000E-01	6.07920000E-01	9.18705799E-02
3.94930000E-01	6.27585000E-01	9.32779349E-02
3.95440000E-01	4.44130000E-01	9.38437058E-02
3.95940000E-01	6.42875000E-01	9.52793494E-02
3.96450000E-01	5.07755000E-01	1.00838048E-01
3.96960000E-01	6.91190000E-01	9.51944837E-02
3.97460000E-01	5.50775000E-01	9.40452617E-02
3.97970000E-01	4.46105000E-01	9.39073550E-02
3.98470000E-01	5.16500000E-01	9.52793494E-02
3.98980000E-01	6.54710000E-01	9.64533239E-02
3.99490000E-01	5.23510000E-01	9.75777935E-02
3.99990000E-01	5.63285000E-01	9.50212164E-02
4.00500000E-01	5.41605000E-01	9.58521924E-02
4.01010000E-01	6.54935000E-01	9.73833098E-02
4.01510000E-01	5.23855000E-01	9.69448373E-02
4.02020000E-01	6.51345000E-01	9.80339463E-02
4.02530000E-01	4.69745000E-01	9.74964639E-02
4.03030000E-01	6.30145000E-01	9.94236209E-02
4.03540000E-01	5.55875000E-01	9.90311174E-02
4.04050000E-01	6.34060000E-01	1.00799151E-01
4.04550000E-01	8.09235000E-01	9.93493635E-02
4.05060000E-01	5.68170000E-01	1.01736209E-01
4.05560000E-01	4.19585000E-01	1.01852900E-01
4.06070000E-01	6.30805000E-01	1.00374823E-01
4.06580000E-01	6.14325000E-01	1.00459689E-01
4.07080000E-01	5.06830000E-01	1.01460396E-01
4.07590000E-01	5.38140000E-01	9.95650636E-02
4.08100000E-01	6.13045000E-01	1.02842999E-01
4.08600000E-01	7.13435000E-01	1.03656294E-01
4.09110000E-01	5.07175000E-01	9.87446959E-02
4.09620000E-01	3.72510000E-01	1.02461103E-01
4.10120000E-01	5.37415000E-01	1.03804809E-01
4.10630000E-01	5.64545000E-01	1.04264498E-01
4.11130000E-01	5.25315000E-01	1.00668317E-01
4.11640000E-01	7.06410000E-01	1.04119519E-01
4.12150000E-01	5.93670000E-01	1.02676803E-01
4.12650000E-01	5.01310000E-01	1.01792786E-01
4.13160000E-01	5.56515000E-01	1.04462518E-01
4.13670000E-01	5.60870000E-01	1.02224187E-01
4.14170000E-01	5.15470000E-01	1.03451202E-01
4.14680000E-01	6.20800000E-01	1.05993635E-01
4.15180000E-01	5.73960000E-01	1.04724187E-01
4.15690000E-01	5.50355000E-01	1.05753182E-01
4.16200000E-01	5.44100000E-01	1.03758840E-01
4.16700000E-01	5.42020000E-01	1.05845120E-01
4.17210000E-01	6.55085000E-01	1.08019802E-01
4.17720000E-01	4.83185000E-01	1.06577086E-01
4.18220000E-01	4.70915000E-01	1.08214286E-01
4.18730000E-01	5.39855000E-01	1.09232673E-01
4.19240000E-01	4.53130000E-01	1.09607496E-01
4.19740000E-01	5.82105000E-01	1.06987270E-01
4.20250000E-01	6.29770000E-01	1.05756719E-01
4.20750000E-01	4.76380000E-01	1.10594059E-01
4.21260000E-01	4.76375000E-01	1.10452617E-01
4.21770000E-01	6.55255000E-01	1.08974540E-01
4.22270000E-01	5.15890000E-01	1.09904526E-01
4.22780000E-01	5.86490000E-01	1.15074257E-01
4.23290000E-01	6.37295000E-01	1.13666902E-01
4.23790000E-01	5.66215000E-01	1.08628006E-01
4.24300000E-01	4.98080000E-01	1.14911598E-01
4.24810000E-01	4.98400000E-01	1.16439180E-01
4.25310000E-01	5.50670000E-01	1.16021924E-01
4.25820000E-01	5.38700000E-01	1.17111033E-01
4.26320000E-01	6.84855000E-01	1.18023338E-01
4.26830000E-01	6.68380000E-01	1.17379774E-01
4.27340000E-01	6.69905000E-01	1.15721358E-01
4.27840000E-01	7.56730000E-01	1.19391796E-01
4.28350000E-01	4.50420000E-01	1.20509194E-01
4.28860000E-01	7.81095000E-01	1.20311174E-01
4.29360000E-01	4.68670000E-01	1.21124470E-01
4.29870000E-01	6.68790000E-01	1.21492221E-01
4.30370000E-01	6.43360000E-01	1.23341584E-01
4.30880000E-01	7.01070000E-01	1.20852192E-01
4.31390000E-01	4.79520000E-01	1.26124470E-01
4.31890000E-01	5.23070000E-01	1.28454738E-01
4.32400000E-01	6.59635000E-01	1.24087694E-01
4.32910000E-01	4.06930000E-01	1.26969590E-01
4.33410000E-01	5.94460000E-01	1.28253182E-01
4.33920000E-01	7.33755000E-01	1.35251061E-01
4.34430000E-01	4.15315000E-01	1.30647100E-01
4.34930000E-01	4.66015000E-01	1.32199434E-01
4.35440000E-01	7.50295000E-01	1.32920792E-01
4.35940000E-01	1.82640000E-01	1.32641443E-01
4.36450000E-01	4.12435000E-01	1.32248939E-01
4.36960000E-01	7.46215000E-01	1.33101132E-01
4.37460000E-01	7.63610000E-01	1.39657001E-01
4.37970000E-01	5.18830000E-01	1.37004950E-01
4.38480000E-01	5.85615000E-01	1.36234088E-01
4.38980000E-01	6.89580000E-01	1.40304102E-01
4.39490000E-01	6.07300000E-01	1.44133663E-01
4.39990000E-01	5.72685000E-01	1.39398868E-01
