## Supplementary material for "Disordered proteins interact with the chemical environment to tune their protective function during drying": File S1: Tris Fit - 4.csv

q**2_data	ln(I(q))_data	error_data	q**2_fit	ln(I(q))_fit	normalized_residual
0.00012996	5.490470559032356	0.4353931574555364	0.00027126089999999993	2.5169568488846785	0.5791754668251013
0.0001418481	5.1798755233005815	0.47480249449564677	0.0002883204	2.5124871176624626	0.22769233721958818
0.00015425640000000002	4.780597448322452	0.5767884269369423	0.00030555039999999995	2.5079727140188166	0.29461954504561805
0.00016692639999999997	4.436140045666869	0.6459528175858362	0.00032364009999999996	2.5032330618079945	0.3543612285323623
0.00018036489999999998	3.9961767282105716	0.6851807214135055	0.00034224999999999994	2.4983571128603517	0.817774221920897
0.00019432359999999998	3.6657225148983814	0.806558660927342	0.000361	2.4934444565447182	0.5457273663562654
0.0002085136	3.311623269123704	0.7387479346163418	0.0003806401	2.4882985866084693	0.9590971317845336
0.0002235025	3.053592371711464	0.641998344143869	0.00040080039999999996	2.483016419935399	-0.024417477733113296
0.00023901159999999998	2.8746914056703243	0.5507894709281753	0.0004210704	2.477705510947778	0.04618413375598092
0.00025472159999999995	2.731143160946337	0.47242540145105477	0.0004422609	2.472153423286102	-0.28044762930845457
0.00027126089999999993	2.7280433331270286	0.3644603342739545	0.0004639716	2.466465038887605	-0.09386179735786027
0.0002883204	2.587340261237667	0.32874687171845973	0.0004857616	2.4607558772279967	-0.8239195155897364
0.00030555039999999995	2.5892325053696466	0.2758126292614019	0.0005085025	2.4547975718408934	0.2128413741136244
0.00032364009999999996	2.5690164601906624	0.18563937893295845	0.0005317636000000001	2.4487029697169693	-0.8580853941147958
0.00034224999999999994	2.611110794828912	0.13787874323515545	0.0005550736000000001	2.442595555385374	-0.50790849533459
0.000361	2.559386606318383	0.12083350375838758	0.0005793649	2.4362310322728433	0.49884821139910723
0.0003806401	2.5753706360457373	0.0907854340834681	0.0006041764	2.4297302124234923	-1.6095076252721423
0.00040080039999999996	2.4808316917459705	0.08947395031165402	0.0006295081	2.42309309583732	1.3099343883762549
0.0004210704	2.481091046289266	0.07330516058557329	0.0006548481000000001	2.416453804581952	1.6584326147652209
0.0004422609	2.454140694229984	0.06422849464099663	0.0006812100000000001	2.4095467670071735	-0.20894900699845698
0.0004639716	2.461156842616893	0.05655332009543573	0.0007080921	2.402503432695574	0.18160406041984534
0.0004857616	2.4151407117049115	0.055363618241807584	0.0007349520999999999	2.3954658887682188	-0.8507603918266127
0.0005085025	2.464509620870173	0.04563045634207829	0.0007628644	2.3881526334680134	0.45966228024734956
0.0005317636000000001	2.4091876370152123	0.04605058304543357	0.0007912968999999999	2.380703081430987	0.47862514889419283
0.0005550736000000001	2.4227005176264247	0.03917051583443831	0.0008196769	2.3732672848316443	0.4764737580050831
0.0005793649	2.4540611993362	0.03574267012674791	0.0008491395999999999	2.3655478118060116	0.019886601346972135
0.0006041764	2.3730197912157567	0.035234639660776244	0.0008791224999999999	2.357692042043558	-0.23680203641003403
0.0006295081	2.4647800450167856	0.03182369250656832	0.0009090225	2.349857992772228	-1.1402094494528576
0.0006548481000000001	2.466095830487626	0.02993309795267243	0.0009400356	2.341732302021168	1.502860876087621
0.0006812100000000001	2.403444845395072	0.02920292228115971	0.0009715689	2.3334703145332876	-1.153841291013633
0.0007080921	2.407783495512247	0.029074585691896526	0.0010029888999999999	2.32523801258997	-0.8673391851567087
0.0007349520999999999	2.370855236709521	0.028927830086045474	0.0010355524	2.316706104113483	-0.4176379743628032
0.0007628644	2.401467521078777	0.028966674410609648	0.0010686360999999998	2.3080378989001757	-0.8094574948464534
0.0007912968999999999	2.3936982959814253	0.027151131904502534	0.0011015760999999998	2.299407344284871	0.17467328965667128
0.0008196769	2.3862375852409006	0.02722143704946268	0.00113569	2.290469218082957	-1.9835139301663773
0.0008491395999999999	2.366082290892718	0.02687634138086239	0.0011703240999999997	2.281394795144222	-0.41283940478409964
0.0008791224999999999	2.3514623962239023	0.02630739969173603	0.0012047840999999998	2.2723659878569302	2.0316775961541964
0.0009090225	2.3170884095959896	0.028739968075131562	0.0012404484	2.263021643929589	0.629930996903674
0.0009400356	2.3796336303022723	0.025219452368586717	0.0012766328999999999	2.2535410032654273	0.5744949153009311
0.0009715689	2.3030000069053624	0.026407711238308523	0.0013126129	2.244113943306148	0.11278731017085997
0.0010029888999999999	2.302683588143239	0.026004157119519488	0.0013498276	2.2343633816533797	-0.5782557718504171
0.0010355524	2.305781479104758	0.026158121816850594	0.0013875625	2.2244765232637906	-0.5224521402976204
0.0010686360999999998	2.285708989247377	0.02758503046170986	0.0014250625	2.214651210632524	0.2607028162436893
0.0011015760999999998	2.303783874168684	0.025055518748260047	0.0014638276000000002	2.2044944312543286	0.95370656087792
0.00113569	2.2387711093158065	0.026063900021520887	0.0015031129	2.1942013551393127	-0.3517719526796123
0.0011703240999999997	2.270766198667396	0.025745111425070032
0.0012047840999999998	2.3215878907078853	0.02422722135841248
0.0012404484	2.277710776396501	0.023318637341414192
0.0012766328999999999	2.267692878360024	0.02463359503744919
0.0013126129	2.2470258703541806	0.02581786056978778
0.0013498276	2.219287719637513	0.02607092354240484
0.0013875625	2.21075868779392	0.02625663560695973
0.0014250625	2.2210973417477757	0.024725974226632388
0.0014638276000000002	2.228062496433965	0.024712071979394967
0.0015031129	2.185403314046615	0.025010638357262308
0.0015421329	2.1951223692443493	0.025094738869904338
0.0015824484000000003	2.209011504441899	0.024294301655621926
0.0016232841	2.198865452586012	0.023575145757882894
