## Supplementary material for "Disordered proteins interact with the chemical environment to tune their protective function during drying": File S1: 10S - 4.csv

Q	I(Q)	Error
1.14000000E-02	-3.71479939E+00	7.30780006E+00
1.19100000E-02	-1.13904653E+00	6.62005734E+00
1.24200000E-02	2.62554286E-01	5.64643762E+00
1.29200000E-02	1.08228204E+00	3.39445957E+00
1.34300000E-02	1.51736653E+00	2.75421891E+00
1.39400000E-02	2.24592327E+00	2.10212246E+00
1.44400000E-02	2.06084000E+00	1.48070870E+00
1.49500000E-02	2.29505857E+00	1.30336242E+00
1.54600000E-02	2.24507571E+00	1.05159979E+00
1.59600000E-02	2.33407429E+00	7.66972128E-01
1.64700000E-02	2.27180286E+00	5.76624047E-01
1.69800000E-02	2.21855796E+00	5.06772662E-01
1.74800000E-02	2.32318143E+00	4.16644989E-01
1.79900000E-02	2.20431694E+00	2.98904696E-01
1.85000000E-02	2.17522408E+00	2.56980295E-01
1.90000000E-02	2.21092918E+00	2.11193973E-01
1.95100000E-02	2.07930102E+00	1.71683312E-01
2.00200000E-02	2.08295245E+00	1.40456209E-01
2.05200000E-02	2.10832776E+00	1.19852196E-01
2.10300000E-02	2.12204061E+00	1.06722200E-01
2.15400000E-02	2.04893612E+00	8.53502885E-02
2.20400000E-02	2.05231531E+00	7.80700053E-02
2.25500000E-02	1.96669429E+00	7.00223811E-02
2.30600000E-02	2.01659755E+00	5.88069676E-02
2.35600000E-02	1.95966000E+00	5.42329313E-02
2.40700000E-02	1.97539918E+00	4.82924023E-02
2.45800000E-02	1.90277204E+00	4.49875116E-02
2.50900000E-02	1.89623020E+00	4.14935991E-02
2.55900000E-02	1.88116041E+00	3.79750605E-02
2.61000000E-02	1.84361102E+00	3.64361074E-02
2.66100000E-02	1.87343388E+00	3.46880434E-02
2.71100000E-02	1.73193184E+00	3.25101833E-02
2.76200000E-02	1.79100306E+00	3.15475532E-02
2.81300000E-02	1.70905714E+00	3.09259521E-02
2.86300000E-02	1.72194143E+00	2.96135761E-02
2.91400000E-02	1.67593776E+00	2.98089639E-02
2.96500000E-02	1.62783061E+00	2.92269035E-02
3.01500000E-02	1.64416694E+00	2.82517647E-02
3.06600000E-02	1.61397327E+00	2.85103345E-02
3.11700000E-02	1.58586388E+00	2.74490858E-02
3.16700000E-02	1.57060102E+00	2.76793541E-02
3.21800000E-02	1.50196571E+00	2.74900618E-02
3.26900000E-02	1.53271612E+00	2.69337338E-02
3.31900000E-02	1.47096898E+00	2.66422458E-02
3.37000000E-02	1.44913102E+00	2.58671121E-02
3.42100000E-02	1.44044020E+00	2.56468685E-02
3.47100000E-02	1.41307041E+00	2.54582664E-02
3.52200000E-02	1.38173041E+00	2.52111122E-02
3.57300000E-02	1.38000082E+00	2.48487265E-02
3.62300000E-02	1.35710163E+00	2.44590195E-02
3.67400000E-02	1.32041735E+00	2.43537147E-02
3.72500000E-02	1.30023020E+00	2.38699431E-02
3.77500000E-02	1.32192755E+00	2.37247122E-02
3.82600000E-02	1.26198592E+00	2.32662880E-02
3.87700000E-02	1.23589102E+00	2.28197242E-02
3.92700000E-02	1.21947939E+00	2.26450133E-02
3.97800000E-02	1.21430000E+00	2.22961388E-02
4.02900000E-02	1.16695510E+00	2.22552838E-02
4.08000000E-02	1.17545061E+00	2.18916453E-02
4.13000000E-02	1.13719122E+00	2.17045974E-02
4.18100000E-02	1.11719408E+00	2.17034112E-02
4.23200000E-02	1.10332959E+00	2.13398842E-02
4.28200000E-02	1.09375755E+00	2.11018377E-02
4.33300000E-02	1.10884286E+00	2.09698081E-02
4.38400000E-02	1.05480163E+00	2.09717397E-02
4.43400000E-02	1.04983082E+00	2.07838789E-02
4.48500000E-02	1.04219347E+00	2.03229615E-02
4.53600000E-02	1.01642939E+00	2.03445443E-02
4.58600000E-02	1.00340776E+00	1.98077174E-02
4.63700000E-02	9.80850816E-01	2.01122601E-02
4.68800000E-02	9.32180816E-01	1.98293515E-02
4.73800000E-02	9.69300000E-01	1.95697161E-02
4.78900000E-02	9.44156531E-01	1.94527859E-02
4.84000000E-02	9.42090408E-01	1.90174566E-02
4.89000000E-02	9.09088571E-01	1.91502233E-02
4.94100000E-02	8.99384694E-01	1.91482246E-02
4.99200000E-02	8.76084490E-01	1.85440255E-02
5.04200000E-02	8.42175714E-01	1.81690723E-02
5.09300000E-02	8.84400000E-01	1.83202923E-02
5.14400000E-02	8.31316939E-01	1.81358098E-02
5.19400000E-02	8.31167755E-01	1.78015298E-02
5.24500000E-02	8.28579184E-01	1.78180347E-02
5.29600000E-02	7.81086327E-01	1.75863909E-02
5.34600000E-02	7.84195306E-01	1.74865920E-02
5.39700000E-02	7.66622245E-01	1.74050121E-02
5.44800000E-02	7.64973878E-01	1.72161473E-02
5.49800000E-02	7.52362653E-01	1.72560024E-02
5.54900000E-02	7.39836939E-01	1.68731289E-02
5.60000000E-02	7.32549388E-01	1.70364040E-02
5.65000000E-02	7.39216939E-01	1.69672935E-02
5.70100000E-02	6.90486327E-01	1.66136109E-02
5.75200000E-02	6.97761429E-01	1.66882192E-02
5.80300000E-02	6.96822449E-01	1.65057099E-02
5.85300000E-02	6.59760204E-01	1.63657406E-02
5.90400000E-02	6.79592653E-01	1.64168823E-02
5.95500000E-02	6.55464898E-01	1.61626521E-02
6.00500000E-02	6.63613673E-01	1.59122078E-02
6.05600000E-02	6.31135714E-01	1.60210442E-02
6.10700000E-02	6.55682653E-01	1.60576313E-02
6.15700000E-02	6.29867347E-01	1.57832018E-02
6.20800000E-02	6.23343469E-01	1.56500556E-02
6.25900000E-02	5.90755510E-01	1.54888952E-02
6.30900000E-02	6.07455714E-01	1.55840478E-02
6.36000000E-02	5.97764490E-01	1.54019904E-02
6.41100000E-02	5.81026327E-01	1.53466877E-02
6.46100000E-02	5.72787959E-01	1.53362327E-02
6.51200000E-02	5.54019184E-01	1.51140400E-02
6.56300000E-02	5.56538571E-01	1.50273524E-02
6.61300000E-02	5.50457143E-01	1.50644832E-02
6.66400000E-02	5.21813469E-01	1.48816798E-02
6.71500000E-02	5.26874898E-01	1.48764946E-02
6.76500000E-02	5.24922041E-01	1.46269589E-02
6.81600000E-02	5.16966735E-01	1.47298436E-02
6.86700000E-02	4.95629592E-01	1.45038563E-02
6.91700000E-02	4.96115714E-01	1.44279687E-02
6.96800000E-02	4.90484694E-01	1.44820977E-02
7.01900000E-02	4.80506122E-01	1.42451736E-02
7.06900000E-02	4.76042245E-01	1.41767217E-02
7.12000000E-02	4.77081020E-01	1.42431847E-02
7.17100000E-02	4.77851224E-01	1.40982293E-02
7.22100000E-02	4.75200000E-01	1.40287915E-02
7.27200000E-02	4.64888776E-01	1.38467754E-02
7.32300000E-02	4.67403673E-01	1.40335774E-02
7.37300000E-02	4.39650816E-01	1.36938052E-02
7.42400000E-02	4.43013469E-01	1.37339195E-02
7.47500000E-02	4.44710816E-01	1.36232329E-02
7.52600000E-02	4.28454082E-01	1.36064874E-02
7.57600000E-02	4.38966735E-01	1.35591043E-02
7.62700000E-02	4.24201020E-01	1.35115320E-02
7.67800000E-02	4.03786735E-01	1.34323771E-02
7.72800000E-02	4.23612245E-01	1.30765735E-02
7.77900000E-02	4.22718367E-01	1.30754101E-02
7.83000000E-02	3.89436735E-01	1.30762459E-02
7.88000000E-02	4.10067143E-01	1.30557201E-02
7.93100000E-02	3.94933673E-01	1.29544727E-02
7.98200000E-02	3.81944286E-01	1.27786870E-02
8.03200000E-02	3.81559388E-01	1.30530172E-02
8.08300000E-02	3.85255918E-01	1.30478831E-02
8.13400000E-02	3.73909388E-01	1.30639156E-02
8.18400000E-02	3.78562449E-01	1.32325075E-02
8.23500000E-02	3.71000204E-01	1.30333210E-02
8.28600000E-02	3.69556122E-01	1.31397531E-02
8.33600000E-02	3.28878163E-01	1.31827386E-02
8.38700000E-02	3.50169184E-01	1.31670165E-02
8.43800000E-02	3.59321020E-01	1.30325882E-02
8.48800000E-02	3.35537755E-01	1.30178562E-02
8.53900000E-02	3.46326327E-01	1.31180252E-02
8.59000000E-02	3.42891224E-01	1.31264733E-02
8.64000000E-02	3.47275918E-01	1.31118779E-02
8.69100000E-02	3.12107959E-01	1.30306319E-02
8.74200000E-02	3.24426531E-01	1.30229769E-02
8.79200000E-02	3.26181020E-01	1.29140838E-02
8.84300000E-02	3.34202245E-01	1.29937810E-02
8.89400000E-02	3.17998367E-01	1.30315924E-02
8.94400000E-02	3.02935714E-01	1.28840427E-02
8.99500000E-02	3.12708980E-01	1.31323601E-02
9.04600000E-02	3.20541633E-01	1.33016136E-02
9.09600000E-02	3.07867143E-01	1.32636155E-02
9.14700000E-02	2.94904286E-01	1.33125401E-02
9.19800000E-02	2.99708980E-01	1.32173184E-02
9.24800000E-02	2.91810816E-01	1.30825535E-02
9.29900000E-02	3.00060000E-01	1.30097595E-02
9.35000000E-02	2.77156939E-01	1.27979136E-02
9.40100000E-02	2.91620000E-01	1.28273904E-02
9.45100000E-02	2.87197551E-01	1.27851157E-02
9.50200000E-02	2.70027551E-01	1.27329430E-02
9.55300000E-02	2.76343673E-01	1.26934058E-02
9.60300000E-02	2.80846531E-01	1.26839135E-02
9.65400000E-02	2.75238571E-01	1.25446672E-02
9.70500000E-02	2.66944694E-01	1.25413093E-02
9.75500000E-02	2.63540408E-01	1.25705577E-02
9.80600000E-02	2.62296327E-01	1.25206880E-02
9.85700000E-02	2.54582653E-01	2.46398452E-01
9.90700000E-02	2.73106735E-01	1.24425099E-02
9.95800000E-02	2.61673878E-01	1.24786090E-02
1.00090000E-01	2.70724286E-01	1.23571461E-02
1.00590000E-01	2.46592041E-01	1.23266809E-02
1.01100000E-01	2.56518163E-01	1.22085679E-02
1.01610000E-01	2.52479592E-01	1.18836903E-02
1.02110000E-01	2.32269592E-01	1.18028437E-02
1.02620000E-01	2.32535102E-01	1.17029097E-02
1.03130000E-01	2.45058980E-01	1.18180719E-02
1.03630000E-01	2.42162449E-01	1.18539763E-02
1.04140000E-01	2.40685102E-01	1.19236714E-02
1.04650000E-01	2.46724286E-01	1.19910926E-02
1.05150000E-01	2.42683673E-01	1.20186095E-02
1.05660000E-01	2.41909388E-01	1.19003730E-02
1.06170000E-01	2.26015306E-01	1.16406550E-02
1.06670000E-01	2.39450612E-01	1.14973852E-02
1.07180000E-01	2.42351837E-01	1.14531056E-02
1.07690000E-01	2.23764490E-01	1.13607778E-02
1.08190000E-01	2.15262857E-01	1.12907012E-02
1.08700000E-01	2.30488776E-01	1.11660861E-02
1.09210000E-01	2.21181837E-01	1.10849421E-02
1.09710000E-01	2.14796531E-01	1.11795947E-02
1.10220000E-01	2.20056327E-01	1.10360265E-02
1.10730000E-01	2.18864898E-01	1.09863524E-02
1.11230000E-01	2.05809184E-01	1.08774777E-02
1.11740000E-01	2.17026327E-01	1.09063880E-02
1.12250000E-01	2.04058367E-01	1.08883566E-02
1.12750000E-01	2.24389796E-01	1.08245925E-02
1.13260000E-01	1.99376122E-01	1.07670375E-02
1.13770000E-01	2.17709388E-01	1.06229829E-02
1.14280000E-01	1.98388367E-01	1.06794096E-02
1.14780000E-01	2.02856327E-01	1.05888016E-02
1.15290000E-01	2.11160816E-01	1.05152132E-02
1.15800000E-01	1.81596327E-01	1.04472375E-02
1.16300000E-01	2.00694694E-01	1.03446324E-02
1.16810000E-01	1.94208980E-01	1.03788758E-02
1.17320000E-01	1.99445510E-01	1.03126967E-02
1.17820000E-01	1.89633469E-01	1.03166425E-02
1.18330000E-01	1.85498571E-01	1.02214742E-02
1.18840000E-01	1.83702041E-01	1.01393835E-02
1.19340000E-01	1.82338571E-01	1.00729023E-02
1.19850000E-01	1.71774694E-01	1.01089830E-02
1.20360000E-01	1.77294490E-01	1.00127127E-02
1.20860000E-01	1.78651020E-01	9.94389884E-03
1.21370000E-01	1.90496327E-01	9.96076753E-03
1.21880000E-01	1.82914898E-01	9.95584906E-03
1.22380000E-01	1.84306122E-01	9.87763472E-03
1.22890000E-01	1.74553061E-01	9.83641347E-03
1.23400000E-01	1.81790816E-01	9.79281238E-03
1.23900000E-01	1.66566531E-01	9.75636837E-03
1.24410000E-01	1.85917755E-01	9.74559251E-03
1.24920000E-01	1.72435102E-01	9.67561941E-03
1.25420000E-01	1.69669184E-01	9.62656136E-03
1.25930000E-01	1.81085918E-01	9.59180262E-03
1.26440000E-01	1.72227143E-01	9.59063344E-03
1.26940000E-01	1.65932041E-01	9.60680095E-03
1.27450000E-01	1.68718776E-01	9.46446104E-03
1.27960000E-01	1.54792041E-01	9.40297914E-03
1.28460000E-01	1.61378163E-01	9.34353055E-03
1.28970000E-01	1.70786735E-01	9.34466896E-03
1.29480000E-01	1.60816327E-01	9.39114258E-03
1.29980000E-01	1.56826327E-01	9.32442168E-03
1.30490000E-01	1.58888980E-01	9.21668592E-03
1.31000000E-01	1.51588980E-01	9.18306244E-03
1.31500000E-01	1.64746122E-01	9.15616923E-03
1.32010000E-01	1.58869388E-01	9.03093016E-03
1.32520000E-01	1.52910408E-01	9.08932733E-03
1.33020000E-01	1.58679796E-01	9.05256847E-03
1.33530000E-01	1.48692041E-01	8.99605651E-03
1.34040000E-01	1.58136327E-01	9.04104108E-03
1.34540000E-01	1.57922653E-01	8.99401192E-03
1.35050000E-01	1.49036327E-01	8.99962683E-03
1.35560000E-01	1.40893265E-01	8.90652365E-03
1.36060000E-01	1.45222857E-01	8.95509702E-03
1.36570000E-01	1.52756327E-01	8.88957389E-03
1.37080000E-01	1.51772653E-01	8.83363229E-03
1.37580000E-01	1.46084286E-01	8.83046384E-03
1.38090000E-01	1.49007959E-01	8.80774105E-03
1.38600000E-01	1.35272857E-01	8.76822012E-03
1.39110000E-01	1.40585510E-01	8.68951883E-03
1.39610000E-01	1.51967959E-01	8.67554802E-03
1.40120000E-01	1.43974898E-01	8.66537802E-03
1.40630000E-01	1.46886122E-01	8.64775050E-03
1.41130000E-01	1.52311429E-01	8.67011626E-03
1.41640000E-01	1.37747959E-01	8.65636245E-03
1.42150000E-01	1.52793265E-01	8.58985797E-03
1.42650000E-01	1.36044694E-01	8.52057840E-03
1.43160000E-01	1.40410408E-01	8.54091498E-03
1.43670000E-01	1.37474082E-01	8.58031130E-03
1.44170000E-01	1.34084082E-01	8.53353569E-03
1.44680000E-01	1.40214694E-01	8.51441494E-03
1.45190000E-01	1.44241020E-01	8.46172913E-03
1.45690000E-01	1.27034490E-01	8.40686920E-03
1.46200000E-01	1.28290816E-01	8.45596858E-03
1.46710000E-01	1.31663265E-01	8.44462619E-03
1.47210000E-01	1.37071224E-01	8.39302132E-03
1.47720000E-01	1.25179184E-01	8.33915027E-03
1.48230000E-01	1.22821224E-01	8.37604626E-03
1.48730000E-01	1.30753673E-01	8.36689718E-03
1.49240000E-01	1.33037959E-01	8.31491516E-03
1.49750000E-01	1.31706531E-01	8.28831309E-03
1.50250000E-01	1.28807347E-01	8.31608917E-03
1.50760000E-01	1.20544898E-01	8.28066312E-03
1.51270000E-01	1.30345306E-01	8.24791593E-03
1.51770000E-01	1.17403673E-01	8.21521654E-03
1.52280000E-01	1.15956939E-01	8.21221129E-03
1.52790000E-01	1.19774490E-01	8.15542063E-03
1.53290000E-01	1.24721020E-01	8.18040896E-03
1.53800000E-01	1.23841224E-01	8.21104434E-03
1.54310000E-01	1.20495102E-01	8.10566285E-03
1.54810000E-01	1.19594082E-01	8.08495379E-03
1.55320000E-01	1.15126939E-01	8.15179873E-03
1.55830000E-01	1.22558367E-01	7.99087897E-03
1.56330000E-01	1.04674694E-01	8.00395039E-03
1.56840000E-01	1.11587959E-01	7.97647839E-03
1.57350000E-01	1.19327959E-01	7.93710700E-03
1.57850000E-01	1.13978980E-01	7.94359986E-03
1.58360000E-01	1.20700408E-01	7.99272430E-03
1.58870000E-01	1.08813061E-01	7.93740641E-03
1.59370000E-01	1.02267551E-01	7.91979072E-03
1.59880000E-01	1.12188571E-01	7.85655545E-03
1.60390000E-01	1.10481837E-01	7.89345088E-03
1.60890000E-01	1.10679184E-01	7.89547396E-03
1.61400000E-01	1.15365510E-01	7.86298667E-03
1.61910000E-01	1.05768163E-01	7.79386344E-03
1.62410000E-01	9.96761224E-02	7.87241409E-03
1.62920000E-01	1.06911224E-01	7.78954879E-03
1.63430000E-01	9.54385714E-02	7.76695870E-03
1.63930000E-01	9.76887755E-02	7.81764369E-03
1.64440000E-01	1.06958571E-01	7.75113531E-03
1.64950000E-01	1.01905918E-01	7.74950242E-03
1.65450000E-01	1.05181837E-01	7.75308946E-03
1.65960000E-01	1.13747755E-01	7.71397190E-03
1.66470000E-01	1.04032857E-01	7.71569424E-03
1.66970000E-01	1.08941429E-01	7.64166340E-03
1.67480000E-01	1.02112041E-01	7.69690370E-03
1.67990000E-01	9.93875510E-02	7.68575597E-03
1.68490000E-01	1.04915510E-01	7.56496477E-03
1.69000000E-01	1.03238163E-01	7.66185972E-03
1.69510000E-01	9.26012245E-02	7.66112289E-03
1.70010000E-01	9.84834694E-02	7.72904958E-03
1.70520000E-01	1.06204286E-01	7.76933536E-03
1.71030000E-01	9.59165306E-02	7.81679959E-03
1.71530000E-01	1.00543265E-01	7.74106550E-03
1.72040000E-01	1.04487959E-01	7.76602961E-03
1.72550000E-01	9.24236735E-02	7.84913582E-03
1.73050000E-01	9.20738776E-02	7.81769297E-03
1.73560000E-01	9.87534694E-02	7.85645763E-03
1.74070000E-01	8.96995918E-02	7.78504221E-03
1.74570000E-01	9.97193878E-02	7.85006675E-03
1.75080000E-01	9.36659184E-02	7.83965001E-03
1.75590000E-01	9.44406122E-02	7.83897838E-03
1.76100000E-01	1.04650204E-01	7.88322213E-03
1.76600000E-01	8.98310204E-02	7.84639722E-03
1.77110000E-01	8.47579592E-02	7.83814370E-03
1.77620000E-01	8.32628571E-02	7.85975698E-03
1.78120000E-01	9.34218367E-02	7.87636199E-03
1.78630000E-01	9.22314286E-02	7.83153756E-03
1.79140000E-01	8.51793878E-02	7.79887873E-03
1.79640000E-01	8.50963265E-02	7.81186285E-03
1.80150000E-01	8.56793878E-02	7.93325978E-03
1.80660000E-01	9.21232653E-02	7.98163101E-03
1.81160000E-01	9.31163265E-02	7.98826454E-03
1.81670000E-01	8.64591837E-02	8.02400207E-03
1.82180000E-01	8.34377551E-02	7.98004755E-03
1.82680000E-01	9.99804082E-02	8.02345067E-03
1.83190000E-01	8.97244898E-02	8.06212398E-03
1.83700000E-01	7.78902041E-02	8.03308681E-03
1.84200000E-01	8.31871429E-02	8.08984125E-03
1.84710000E-01	8.86400000E-02	8.21309206E-03
1.85220000E-01	9.59502041E-02	8.16106854E-03
1.85720000E-01	9.62969388E-02	8.20456198E-03
1.86230000E-01	8.53693878E-02	8.16350237E-03
1.86740000E-01	7.44391837E-02	8.21990602E-03
1.87240000E-01	8.39126531E-02	8.24495906E-03
1.87750000E-01	8.17242857E-02	8.25885951E-03
1.88260000E-01	8.05604082E-02	8.29156231E-03
1.88760000E-01	8.35216327E-02	8.24976168E-03
1.89270000E-01	8.20242857E-02	8.27485397E-03
1.89780000E-01	7.63073469E-02	8.31610107E-03
1.90280000E-01	8.92061224E-02	8.34570395E-03
1.90790000E-01	8.13724490E-02	8.29259648E-03
1.91300000E-01	7.97912245E-02	8.33862622E-03
1.91800000E-01	7.91814286E-02	8.38357985E-03
1.92310000E-01	7.16663265E-02	8.35797549E-03
1.92820000E-01	8.36955102E-02	8.40274470E-03
1.93320000E-01	8.39714286E-02	8.40123653E-03
1.93830000E-01	8.30728571E-02	8.37305985E-03
1.94340000E-01	9.07248980E-02	8.41862522E-03
1.94840000E-01	8.07871429E-02	8.43948993E-03
1.95350000E-01	8.39061224E-02	8.43622428E-03
1.95860000E-01	8.50665306E-02	8.43012881E-03
1.96360000E-01	7.23693878E-02	8.40025792E-03
1.96870000E-01	7.97177551E-02	8.47882714E-03
1.97380000E-01	7.80189796E-02	8.51825784E-03
1.97880000E-01	6.93853061E-02	8.40276761E-03
1.98390000E-01	8.34057143E-02	8.45698360E-03
1.98900000E-01	8.07840816E-02	8.44007092E-03
1.99400000E-01	7.79836735E-02	8.48708672E-03
1.99910000E-01	7.10059184E-02	8.47085728E-03
2.00420000E-01	7.18344898E-02	8.46724712E-03
2.00920000E-01	6.83810204E-02	8.47897964E-03
2.01430000E-01	7.42522449E-02	8.49747115E-03
2.01940000E-01	6.48381633E-02	8.51339793E-03
2.02440000E-01	7.78269388E-02	8.51669536E-03
2.02950000E-01	7.06744898E-02	8.50740581E-03
2.03460000E-01	7.22197959E-02	8.54397600E-03
2.03960000E-01	7.11089796E-02	8.55414578E-03
2.04470000E-01	7.43265306E-02	8.57971010E-03
2.04980000E-01	6.82277551E-02	8.53451074E-03
2.05480000E-01	7.43755102E-02	8.55285084E-03
2.05990000E-01	7.36755102E-02	8.55373638E-03
2.06500000E-01	7.77130612E-02	8.52535617E-03
2.07000000E-01	7.11383673E-02	8.52233845E-03
2.07510000E-01	7.43242857E-02	8.49125095E-03
2.08020000E-01	7.20181633E-02	8.47017331E-03
2.08520000E-01	7.64824490E-02	8.39440778E-03
2.09030000E-01	6.27579592E-02	8.43485461E-03
2.09540000E-01	7.92828571E-02	8.49741179E-03
2.10040000E-01	8.07428571E-02	8.47464222E-03
2.10550000E-01	7.14471429E-02	8.48013871E-03
2.11060000E-01	7.06583673E-02	8.52150339E-03
2.11560000E-01	7.68673469E-02	8.51339516E-03
2.12070000E-01	6.83520408E-02	8.47968965E-03
2.12580000E-01	7.19793878E-02	8.44045384E-03
2.13080000E-01	6.65928571E-02	8.46273833E-03
2.13590000E-01	6.59551020E-02	8.47911928E-03
2.14100000E-01	5.64022449E-02	8.46144032E-03
2.14600000E-01	6.43530612E-02	8.47123147E-03
2.15110000E-01	6.61318367E-02	8.43030114E-03
2.15620000E-01	7.47153061E-02	8.42196989E-03
2.16120000E-01	7.11728571E-02	8.38411080E-03
2.16630000E-01	7.23538776E-02	8.44974826E-03
2.17140000E-01	6.46083673E-02	8.40088881E-03
2.17640000E-01	6.92677551E-02	8.35357589E-03
2.18150000E-01	6.04851020E-02	8.39077131E-03
2.18660000E-01	6.86369388E-02	8.37009823E-03
2.19160000E-01	6.19861224E-02	8.37520680E-03
2.19670000E-01	5.76320408E-02	8.35092029E-03
2.20180000E-01	6.26353061E-02	8.32003773E-03
2.20680000E-01	7.07002041E-02	8.33615049E-03
2.21190000E-01	6.17793878E-02	8.29522231E-03
2.21700000E-01	6.17318367E-02	8.30946858E-03
2.22200000E-01	6.39085714E-02	8.26682929E-03
2.22710000E-01	6.30475510E-02	8.22894235E-03
2.23220000E-01	6.06632653E-02	8.22384730E-03
2.23720000E-01	7.00312245E-02	8.22084350E-03
2.24230000E-01	7.13451020E-02	8.17217514E-03
2.24740000E-01	6.42273469E-02	8.15120496E-03
2.25240000E-01	5.68716327E-02	8.16546273E-03
2.25750000E-01	6.74895918E-02	8.16300182E-03
2.26260000E-01	6.07177551E-02	8.12310151E-03
2.26760000E-01	5.82153061E-02	8.08500595E-03
2.27270000E-01	6.73104082E-02	8.01955137E-03
2.27780000E-01	5.11183673E-02	8.06149414E-03
2.28280000E-01	6.60824490E-02	8.02221989E-03
2.28790000E-01	7.01897959E-02	8.04562227E-03
2.29300000E-01	5.66826531E-02	7.98228232E-03
2.29800000E-01	6.08134694E-02	7.98318582E-03
2.30310000E-01	5.61524490E-02	7.95132547E-03
2.30820000E-01	5.21995918E-02	7.92843436E-03
2.31320000E-01	4.94932653E-02	7.89872331E-03
2.31830000E-01	6.76106122E-02	7.87984238E-03
2.32340000E-01	6.41402041E-02	7.82966677E-03
2.32840000E-01	4.13959184E-02	7.79379387E-03
2.33350000E-01	5.59618367E-02	7.74070141E-03
2.33860000E-01	5.68928571E-02	7.69955235E-03
2.34360000E-01	6.12255102E-02	7.72807196E-03
2.34870000E-01	5.43046939E-02	7.70069308E-03
2.35380000E-01	6.01075510E-02	7.69125107E-03
2.35880000E-01	5.20895918E-02	7.70742128E-03
2.36390000E-01	5.53889796E-02	7.71020231E-03
2.36900000E-01	6.25800000E-02	7.60828714E-03
2.37400000E-01	6.12538776E-02	7.65585693E-03
2.37910000E-01	4.97451020E-02	7.63397416E-03
2.38420000E-01	5.95216327E-02	7.65640378E-03
2.38920000E-01	5.66477551E-02	7.57145375E-03
2.39430000E-01	5.39851020E-02	7.58406903E-03
2.39940000E-01	5.84918367E-02	7.58367835E-03
2.40440000E-01	4.83655102E-02	7.56976239E-03
2.40950000E-01	5.33687755E-02	7.55163880E-03
2.41450000E-01	4.95126531E-02	7.53767428E-03
2.41960000E-01	5.73197959E-02	7.45757200E-03
2.42470000E-01	6.03593878E-02	7.50530615E-03
2.42970000E-01	5.34277551E-02	7.48480807E-03
2.43480000E-01	4.85965306E-02	7.49461142E-03
2.43990000E-01	5.82687755E-02	7.42207339E-03
2.44490000E-01	4.76832653E-02	7.43339937E-03
2.45000000E-01	4.96124490E-02	7.41853139E-03
2.45510000E-01	4.93238776E-02	7.41989807E-03
2.46010000E-01	5.97538776E-02	7.36924073E-03
2.46520000E-01	4.69742857E-02	7.39525655E-03
2.47030000E-01	4.41395918E-02	7.40358175E-03
2.47530000E-01	4.72557143E-02	7.34995815E-03
2.48040000E-01	3.59318367E-02	7.37974418E-03
2.48550000E-01	5.23306122E-02	7.30972490E-03
2.49050000E-01	5.02624490E-02	7.29678565E-03
2.49560000E-01	5.68355102E-02	7.32304562E-03
2.50070000E-01	4.80751020E-02	7.30237425E-03
2.50570000E-01	4.86344898E-02	7.28565593E-03
2.51080000E-01	5.13369388E-02	7.20733374E-03
2.51590000E-01	4.75669388E-02	7.23579200E-03
2.52090000E-01	5.42893878E-02	7.23562012E-03
2.52600000E-01	4.09295918E-02	7.20764808E-03
2.53110000E-01	4.63100000E-02	7.17845757E-03
2.53610000E-01	4.33316327E-02	7.17834245E-03
2.54120000E-01	4.41081633E-02	7.14212483E-03
2.54630000E-01	5.05926531E-02	7.15286506E-03
2.55130000E-01	5.89412245E-02	7.17994836E-03
2.55640000E-01	4.42083673E-02	7.13242544E-03
2.56150000E-01	5.15006122E-02	7.07859569E-03
2.56650000E-01	4.71010204E-02	7.09206057E-03
2.57160000E-01	4.34897959E-02	7.08516970E-03
2.57670000E-01	4.48263265E-02	7.05436256E-03
2.58170000E-01	5.34244898E-02	7.01872438E-03
2.58680000E-01	5.47606122E-02	6.97751156E-03
2.59190000E-01	4.74865306E-02	6.97303092E-03
2.59690000E-01	4.79236735E-02	6.95327558E-03
2.60200000E-01	5.62326531E-02	6.93739755E-03
2.60710000E-01	4.54446939E-02	6.95329392E-03
2.61210000E-01	3.77587755E-02	6.94530251E-03
2.61720000E-01	5.77073469E-02	6.91920882E-03
2.62230000E-01	5.01548980E-02	6.91889409E-03
2.62730000E-01	4.86855102E-02	6.91192095E-03
2.63240000E-01	4.57255102E-02	6.90028733E-03
2.63750000E-01	4.67502041E-02	6.86011083E-03
2.64250000E-01	5.15304082E-02	6.88379287E-03
2.64760000E-01	4.14110204E-02	6.90650452E-03
2.65270000E-01	4.28383673E-02	6.84291280E-03
2.65770000E-01	5.16332653E-02	6.81271943E-03
2.66280000E-01	4.51034694E-02	6.86748727E-03
2.66790000E-01	5.28191837E-02	6.81878854E-03
2.67290000E-01	4.28365306E-02	6.81873758E-03
2.67800000E-01	4.69820408E-02	6.81614393E-03
2.68310000E-01	4.14416327E-02	6.76691569E-03
2.68810000E-01	4.36630612E-02	6.78578775E-03
2.69320000E-01	4.49136735E-02	6.78251652E-03
2.69830000E-01	4.18165306E-02	6.77552716E-03
2.70330000E-01	4.76624490E-02	6.75726863E-03
2.70840000E-01	5.03248980E-02	6.73770763E-03
2.71340000E-01	3.58022449E-02	6.75253620E-03
2.71850000E-01	4.43779592E-02	6.72757476E-03
2.72360000E-01	4.86322449E-02	6.69897102E-03
2.72860000E-01	3.30553061E-02	6.71319743E-03
2.73370000E-01	4.78969388E-02	6.72674542E-03
2.73880000E-01	5.24557143E-02	6.69144876E-03
2.74380000E-01	3.41365306E-02	6.68880129E-03
2.74890000E-01	4.48259184E-02	6.65711436E-03
2.75400000E-01	4.39757143E-02	6.62977981E-03
2.75900000E-01	4.70751020E-02	6.63670332E-03
2.76410000E-01	4.40644898E-02	6.65340753E-03
2.76920000E-01	4.88404082E-02	6.65254111E-03
2.77420000E-01	4.12712245E-02	6.57801647E-03
2.77930000E-01	4.37610204E-02	6.63744351E-03
2.78440000E-01	5.86485714E-02	6.64416155E-03
2.78940000E-01	3.07663265E-02	6.61159909E-03
2.79450000E-01	4.07575510E-02	6.59248913E-03
2.79960000E-01	4.09246939E-02	6.61980165E-03
2.80460000E-01	4.60830612E-02	6.59981170E-03
2.80970000E-01	4.63244898E-02	6.57235213E-03
2.81480000E-01	3.89318367E-02	6.58945279E-03
2.81980000E-01	4.02187755E-02	6.58141250E-03
2.82490000E-01	4.19683673E-02	6.59103684E-03
2.83000000E-01	4.03428571E-02	6.55336652E-03
2.83500000E-01	4.14522449E-02	6.55541351E-03
2.84010000E-01	4.33479592E-02	6.52973129E-03
2.84520000E-01	4.64261224E-02	6.45235407E-03
2.85020000E-01	4.25475510E-02	6.47623402E-03
2.85530000E-01	4.19930612E-02	6.51840671E-03
2.86040000E-01	4.22924490E-02	6.53286797E-03
2.86540000E-01	4.30893878E-02	6.51662297E-03
2.87050000E-01	3.74148980E-02	6.52623478E-03
2.87560000E-01	4.21412245E-02	6.51857020E-03
2.88060000E-01	3.59916327E-02	6.50554112E-03
2.88570000E-01	4.49616327E-02	6.51207869E-03
2.89080000E-01	4.06493878E-02	6.49591248E-03
2.89580000E-01	3.86053061E-02	6.51612167E-03
2.90090000E-01	4.23800000E-02	6.50515650E-03
2.90590000E-01	4.45071429E-02	6.55543335E-03
2.91100000E-01	3.11883673E-02	6.55027338E-03
2.91610000E-01	3.09955102E-02	6.52053577E-03
2.92110000E-01	4.08940816E-02	6.54000718E-03
2.92620000E-01	3.65114286E-02	6.58119941E-03
2.93130000E-01	3.16687755E-02	6.56506628E-03
2.93630000E-01	4.04324490E-02	6.55569396E-03
2.94140000E-01	3.46116327E-02	6.56622824E-03
2.94650000E-01	4.21020408E-02	6.55427932E-03
2.95150000E-01	4.28095918E-02	6.54810363E-03
2.95660000E-01	4.43989796E-02	6.52733289E-03
2.96170000E-01	4.31461224E-02	6.53612857E-03
2.96670000E-01	3.60642857E-02	6.51221636E-03
2.97180000E-01	4.25714286E-02	6.52470914E-03
2.97690000E-01	4.54942857E-02	6.54652209E-03
2.98190000E-01	3.83138776E-02	6.53012907E-03
2.98700000E-01	4.66106122E-02	6.48027040E-03
2.99210000E-01	2.95824490E-02	6.51678039E-03
2.99710000E-01	3.88971429E-02	6.49960546E-03
3.00220000E-01	4.94130612E-02	6.49967075E-03
3.00730000E-01	3.04353061E-02	6.49506395E-03
3.01230000E-01	3.84134694E-02	6.47453543E-03
3.01740000E-01	4.34438776E-02	6.52542975E-03
3.02250000E-01	4.48367347E-02	6.47401405E-03
3.02750000E-01	4.08889796E-02	6.46330827E-03
3.03260000E-01	3.75167347E-02	6.43742393E-03
3.03770000E-01	3.89357143E-02	6.41302255E-03
3.04270000E-01	2.86775510E-02	6.43074774E-03
3.04780000E-01	4.20757143E-02	6.42466701E-03
3.05290000E-01	3.63528571E-02	6.42346678E-03
3.05790000E-01	3.99353061E-02	6.40493022E-03
3.06300000E-01	3.26304082E-02	6.36870661E-03
3.06800000E-01	3.76165306E-02	6.37347801E-03
3.07310000E-01	3.36632653E-02	6.36807782E-03
3.07820000E-01	3.60548980E-02	6.33271663E-03
3.08320000E-01	4.04144898E-02	6.33879107E-03
3.08830000E-01	3.74214286E-02	6.33475809E-03
3.09340000E-01	4.35385714E-02	6.33914196E-03
3.09840000E-01	3.96675510E-02	6.43104206E-03
3.10350000E-01	3.59734694E-02	6.46909451E-03
3.10860000E-01	3.05130612E-02	6.55341605E-03
3.11360000E-01	4.15534694E-02	6.58845872E-03
3.11870000E-01	3.08463265E-02	6.62038240E-03
3.12380000E-01	3.34465306E-02	6.67802853E-03
3.12880000E-01	2.85942857E-02	6.69249177E-03
3.13390000E-01	3.21036735E-02	6.70790226E-03
3.13900000E-01	4.22020408E-02	6.73594222E-03
3.14400000E-01	4.13297959E-02	6.80721123E-03
3.14910000E-01	3.82720408E-02	6.80605409E-03
3.15420000E-01	3.88516327E-02	6.84134294E-03
3.15920000E-01	3.06646939E-02	6.84730892E-03
3.16430000E-01	3.56924490E-02	6.86288335E-03
3.16940000E-01	3.35910204E-02	6.88957643E-03
3.17440000E-01	3.65477551E-02	6.92030081E-03
3.17950000E-01	3.52093878E-02	6.96227142E-03
3.18450000E-01	3.30242857E-02	6.90831513E-03
3.18960000E-01	2.98808163E-02	6.94092306E-03
3.19470000E-01	3.34024490E-02	6.98457697E-03
3.19970000E-01	2.81865306E-02	6.93625875E-03
3.20480000E-01	2.65965306E-02	6.96573887E-03
3.20990000E-01	3.85226531E-02	6.95671606E-03
3.21490000E-01	4.01206122E-02	6.96492079E-03
3.22000000E-01	3.94826531E-02	6.94417827E-03
3.22510000E-01	2.91344898E-02	6.97354966E-03
3.23010000E-01	4.32287755E-02	6.94626426E-03
3.23520000E-01	2.79318367E-02	6.94243458E-03
3.24030000E-01	3.46542857E-02	6.94967819E-03
3.24530000E-01	2.61704082E-02	6.92791461E-03
3.25040000E-01	3.00908163E-02	6.97026098E-03
3.25550000E-01	3.10946939E-02	6.94197818E-03
3.26050000E-01	3.70324490E-02	6.95377663E-03
3.26560000E-01	3.83361224E-02	6.95952474E-03
3.27070000E-01	2.50826531E-02	6.95768897E-03
3.27570000E-01	3.97800000E-02	6.97875327E-03
3.28080000E-01	3.38091837E-02	6.95619540E-03
3.28590000E-01	2.76938776E-02	6.97029096E-03
3.29090000E-01	3.29642857E-02	6.95858629E-03
3.29600000E-01	2.74744898E-02	7.00326560E-03
3.30100000E-01	3.10385714E-02	7.02146715E-03
3.30610000E-01	3.20144898E-02	7.01627502E-03
3.31120000E-01	2.80591837E-02	7.02148355E-03
3.31620000E-01	2.65740816E-02	7.02455257E-03
3.32130000E-01	3.70287755E-02	7.06213338E-03
3.32640000E-01	3.55540816E-02	7.04420815E-03
3.33140000E-01	2.82575510E-02	7.06817850E-03
3.33650000E-01	3.79193878E-02	7.03725082E-03
3.34160000E-01	2.67797959E-02	7.07749485E-03
3.34660000E-01	1.98310204E-02	7.07717024E-03
3.35170000E-01	2.59322449E-02	7.07170142E-03
3.35680000E-01	3.00908163E-02	7.09230744E-03
3.36180000E-01	3.79934694E-02	7.09916248E-03
3.36690000E-01	3.60863265E-02	7.09168452E-03
3.37200000E-01	3.43989796E-02	7.09995281E-03
3.37700000E-01	3.78963265E-02	7.09869151E-03
3.38210000E-01	3.08583673E-02	7.13296920E-03
3.38720000E-01	3.33708163E-02	7.12197844E-03
3.39220000E-01	1.91126531E-02	7.13222451E-03
3.39730000E-01	2.16669388E-02	7.13889377E-03
3.40230000E-01	4.01369388E-02	7.14201799E-03
3.40740000E-01	2.98277551E-02	7.14384072E-03
3.41250000E-01	2.52908163E-02	7.17257609E-03
3.41750000E-01	3.16061224E-02	7.15462528E-03
3.42260000E-01	2.46312245E-02	7.16879720E-03
3.42770000E-01	3.20951020E-02	7.18653103E-03
3.43270000E-01	3.20504082E-02	7.16206750E-03
3.43780000E-01	3.26426531E-02	7.18538979E-03
3.44290000E-01	1.95059184E-02	7.15787594E-03
3.44790000E-01	2.89783673E-02	7.19644527E-03
3.45300000E-01	3.48465306E-02	7.18301946E-03
3.45810000E-01	2.50095918E-02	7.18532747E-03
3.46310000E-01	2.90938776E-02	7.21186313E-03
3.46820000E-01	2.76106122E-02	7.20644498E-03
3.47330000E-01	3.44885714E-02	7.18208248E-03
3.47830000E-01	2.59397959E-02	7.24202860E-03
3.48340000E-01	3.33067347E-02	7.23238168E-03
3.48840000E-01	3.50040816E-02	7.27619254E-03
3.49350000E-01	2.69838776E-02	7.25001401E-03
3.49860000E-01	3.50528571E-02	7.26891329E-03
3.50360000E-01	2.76440816E-02	7.25461040E-03
3.50870000E-01	2.86961224E-02	7.25881794E-03
3.51380000E-01	2.72312245E-02	7.23374670E-03
3.51880000E-01	2.78412245E-02	7.26379631E-03
3.52390000E-01	1.92961224E-02	7.26099287E-03
3.52900000E-01	3.22648980E-02	7.22143090E-03
3.53400000E-01	3.72108163E-02	7.21647313E-03
3.53910000E-01	2.94963265E-02	7.04770960E-03
3.54420000E-01	2.88873469E-02	7.02246420E-03
3.54920000E-01	2.69289796E-02	6.95189369E-03
3.55430000E-01	3.38683673E-02	6.95858687E-03
3.55940000E-01	2.93355102E-02	6.86474669E-03
3.56440000E-01	3.54955102E-02	6.81206629E-03
3.56950000E-01	2.02169388E-02	6.78942640E-03
3.57450000E-01	3.58679592E-02	6.85655521E-03
3.57960000E-01	2.24840816E-02	6.91714324E-03
3.58470000E-01	2.40565306E-02	6.93804993E-03
3.58970000E-01	2.58948980E-02	6.93644106E-03
3.59480000E-01	1.60908163E-02	6.94535290E-03
3.59990000E-01	2.41520408E-02	6.95102704E-03
3.60490000E-01	2.14565306E-02	6.97092449E-03
3.61000000E-01	2.36485714E-02	6.97666140E-03
3.61510000E-01	2.96789796E-02	6.96082506E-03
3.62010000E-01	2.63006122E-02	6.95938348E-03
3.62520000E-01	3.03912245E-02	7.01233473E-03
3.63030000E-01	2.13357143E-02	7.00760548E-03
3.63530000E-01	2.61185714E-02	7.03660982E-03
3.64040000E-01	3.09271429E-02	7.02566085E-03
3.64550000E-01	2.44279592E-02	7.05096448E-03
3.65050000E-01	2.38193878E-02	7.08436099E-03
3.65560000E-01	1.97485714E-02	7.06558022E-03
3.66060000E-01	3.44236735E-02	7.14643322E-03
3.66570000E-01	3.93646939E-02	7.10241972E-03
3.67080000E-01	3.17326531E-02	7.12684228E-03
3.67580000E-01	3.00869388E-02	7.15231735E-03
3.68090000E-01	1.81604082E-02	7.19599679E-03
3.68600000E-01	2.62824490E-02	7.28881076E-03
3.69100000E-01	3.22046939E-02	7.36398043E-03
3.69610000E-01	3.04391837E-02	7.37038829E-03
3.70120000E-01	2.56457143E-02	7.38328702E-03
3.70620000E-01	2.33518367E-02	7.43155915E-03
3.71130000E-01	2.05522449E-02	7.48313459E-03
3.71640000E-01	2.76057143E-02	7.43971371E-03
3.72140000E-01	2.45322449E-02	7.40528974E-03
3.72650000E-01	2.56446939E-02	7.44984823E-03
3.73150000E-01	2.89730612E-02	7.47861385E-03
3.73660000E-01	2.52585714E-02	7.48474881E-03
3.74170000E-01	1.95132653E-02	7.51619286E-03
3.74670000E-01	2.12512245E-02	7.56742003E-03
3.75180000E-01	2.02424490E-02	7.59612296E-03
3.75690000E-01	3.58863265E-02	7.63247160E-03
3.76190000E-01	2.35169388E-02	7.66095793E-03
3.76700000E-01	2.54834694E-02	7.65084839E-03
3.77210000E-01	2.83355102E-02	7.71869032E-03
3.77710000E-01	2.69706122E-02	7.74550263E-03
3.78220000E-01	2.93208163E-02	7.79246896E-03
3.78730000E-01	3.22040816E-02	7.82207891E-03
3.79230000E-01	2.07179592E-02	7.86221940E-03
3.79740000E-01	2.36412245E-02	7.86395486E-03
3.80240000E-01	3.09624490E-02	7.93037990E-03
3.80750000E-01	2.50273469E-02	7.94813936E-03
3.81260000E-01	2.94700000E-02	8.00248968E-03
3.81760000E-01	1.24873469E-02	8.00112921E-03
3.82270000E-01	2.87395918E-02	8.10028140E-03
3.82780000E-01	1.87232653E-02	8.07199102E-03
3.83280000E-01	2.60055102E-02	8.10427833E-03
3.83790000E-01	3.22710204E-02	8.13470890E-03
3.84300000E-01	2.66816327E-02	8.16385385E-03
3.84800000E-01	2.48597959E-02	8.23644059E-03
3.85310000E-01	2.39375510E-02	8.23864423E-03
3.85820000E-01	2.06842857E-02	8.29655119E-03
3.86320000E-01	2.23397959E-02	8.30206253E-03
3.86830000E-01	2.45212245E-02	8.29017845E-03
3.87330000E-01	9.92979592E-03	8.35140761E-03
3.87840000E-01	3.12404082E-02	8.42050947E-03
3.88350000E-01	2.12746939E-02	8.46398748E-03
3.88850000E-01	2.61651020E-02	8.47650649E-03
3.89360000E-01	1.63761224E-02	8.52606229E-03
3.89870000E-01	2.35828571E-02	8.56583971E-03
3.90370000E-01	3.03663265E-02	8.64118199E-03
3.90880000E-01	2.35440816E-02	8.59128140E-03
3.91390000E-01	3.05716327E-02	8.75715984E-03
3.91890000E-01	2.11104082E-02	8.71484683E-03
3.92400000E-01	3.57546939E-02	8.73481543E-03
3.92900000E-01	2.59640816E-02	8.78035776E-03
3.93410000E-01	3.48175510E-02	8.83534040E-03
3.93920000E-01	2.56683673E-02	8.91487380E-03
3.94420000E-01	3.32589796E-02	1.00041935E-02
3.94930000E-01	1.94504082E-02	8.91221556E-03
3.95440000E-01	2.91746939E-02	9.07541131E-03
3.95940000E-01	2.28000000E-02	9.01877762E-03
3.96450000E-01	2.38553061E-02	9.03860659E-03
3.96960000E-01	2.16134694E-02	9.13066429E-03
3.97460000E-01	2.78989796E-02	9.13371952E-03
3.97970000E-01	2.48779592E-02	9.17345938E-03
3.98470000E-01	1.49285714E-02	9.30976237E-03
3.98980000E-01	3.58659184E-02	9.25739724E-03
3.99490000E-01	2.81532653E-02	9.27866680E-03
3.99990000E-01	2.85740816E-02	9.27333386E-03
4.00500000E-01	1.75418367E-02	9.38290959E-03
4.01010000E-01	1.36685714E-02	9.40136243E-03
4.01510000E-01	2.31706122E-02	9.39909705E-03
4.02020000E-01	1.74285714E-02	9.55633497E-03
4.02530000E-01	3.19632653E-02	9.47903912E-03
4.03030000E-01	1.76044898E-02	9.50466839E-03
4.03540000E-01	2.93095918E-02	9.57528285E-03
4.04050000E-01	1.71869388E-02	9.62298463E-03
4.04550000E-01	1.88159184E-02	9.65412941E-03
4.05060000E-01	2.04622449E-02	9.63047584E-03
4.05560000E-01	1.79234694E-02	9.69766046E-03
4.06070000E-01	2.27006122E-02	9.72954070E-03
4.06580000E-01	1.91212245E-02	9.71184734E-03
4.07080000E-01	2.58912245E-02	9.77683304E-03
4.07590000E-01	2.27822449E-02	9.90528805E-03
4.08100000E-01	2.24508163E-02	9.80807653E-03
4.08600000E-01	3.03177551E-02	9.87166348E-03
4.09110000E-01	1.90442857E-02	9.89402978E-03
4.09620000E-01	2.40267347E-02	9.95303868E-03
4.10120000E-01	1.62263265E-02	9.89965961E-03
4.10630000E-01	9.01551020E-03	9.90842476E-03
4.11130000E-01	1.48663265E-02	9.96881902E-03
4.11640000E-01	2.01528571E-02	9.84673874E-03
4.12150000E-01	1.60916327E-02	9.88372473E-03
4.12650000E-01	2.56287755E-02	9.99029068E-03
4.13160000E-01	2.52787755E-02	9.94264096E-03
4.13670000E-01	1.56024490E-02	1.00204915E-02
4.14170000E-01	2.30710204E-02	9.98762164E-03
4.14680000E-01	2.98408163E-02	1.00824677E-02
4.15180000E-01	2.97246939E-02	1.00755022E-02
4.15690000E-01	1.88155102E-02	1.00701692E-02
4.16200000E-01	5.86408163E-03	1.01084211E-02
4.16700000E-01	2.41002041E-02	1.02488202E-02
4.17210000E-01	1.42320408E-02	1.01821162E-02
4.17720000E-01	2.43118367E-02	1.02677219E-02
4.18220000E-01	2.06583673E-02	1.02865851E-02
4.18730000E-01	3.25340816E-02	1.02825377E-02
4.19240000E-01	1.85102041E-02	1.03409392E-02
4.19740000E-01	1.10036735E-02	1.04326444E-02
4.20250000E-01	2.62516327E-02	1.04183358E-02
4.20750000E-01	2.88346939E-02	1.04985385E-02
4.21260000E-01	1.08663265E-02	1.05109568E-02
4.21770000E-01	2.82228571E-02	1.06111493E-02
4.22270000E-01	5.23346939E-03	1.07515966E-02
4.22780000E-01	2.14493878E-02	1.07557926E-02
4.23290000E-01	3.31783673E-02	1.08061293E-02
4.23790000E-01	1.53448980E-02	1.09354542E-02
4.24300000E-01	2.47408163E-02	1.09702368E-02
4.24810000E-01	2.35263265E-02	1.09618196E-02
4.25310000E-01	1.11069388E-02	1.10727280E-02
4.25820000E-01	2.13532653E-02	1.12411868E-02
4.26320000E-01	1.47061224E-02	1.12420459E-02
4.26830000E-01	1.76744898E-02	1.13640549E-02
4.27340000E-01	1.14569388E-02	1.14156387E-02
4.27840000E-01	2.87408163E-02	1.14222173E-02
4.28350000E-01	2.40073469E-02	1.15662294E-02
4.28860000E-01	3.16957143E-02	1.16546591E-02
4.29360000E-01	2.53289796E-02	1.17867414E-02
4.29870000E-01	1.30281633E-02	1.17461107E-02
4.30370000E-01	1.08100000E-02	1.18612242E-02
4.30880000E-01	1.53642857E-02	1.19202312E-02
4.31390000E-01	2.48651020E-02	1.20769002E-02
4.31890000E-01	2.00122449E-03	1.20938823E-02
4.32400000E-01	2.27177551E-02	1.22157087E-02
4.32910000E-01	1.33408163E-02	1.24797535E-02
4.33410000E-01	2.62724490E-02	1.23078202E-02
4.33920000E-01	3.33067347E-02	1.24876118E-02
4.34430000E-01	2.38271429E-02	1.26819258E-02
4.34930000E-01	1.26334694E-02	1.27851006E-02
4.35440000E-01	1.17644898E-02	1.27407689E-02
4.35940000E-01	1.15279592E-02	1.29793625E-02
4.36450000E-01	2.40742857E-02	1.30340565E-02
4.36960000E-01	1.88320408E-02	1.31274725E-02
4.37460000E-01	2.82612245E-02	1.32518706E-02
4.37970000E-01	2.01616327E-02	1.33682984E-02
4.38480000E-01	9.73306122E-03	1.34249861E-02
4.38980000E-01	2.63281633E-02	1.34833618E-02
4.39490000E-01	1.84489796E-02	1.37097544E-02
4.39990000E-01	2.71130612E-02	1.38033748E-02
