## Supplementary material for "Disordered proteins interact with the chemical environment to tune their protective function during drying": File S1: 10S - 8.csv

Q	I(Q)	Error
1.14000000E-02	-1.43843816E+00	7.30898533E+00
1.19100000E-02	1.27052918E+00	6.63212578E+00
1.24200000E-02	3.08963122E+00	5.64366871E+00
1.29200000E-02	3.90974694E+00	3.39814672E+00
1.34300000E-02	4.46824755E+00	2.75857230E+00
1.39400000E-02	4.80828000E+00	2.09923739E+00
1.44400000E-02	4.66269837E+00	1.47948868E+00
1.49500000E-02	4.86604816E+00	1.30553175E+00
1.54600000E-02	4.73158143E+00	1.04839417E+00
1.59600000E-02	4.95097776E+00	7.66140823E-01
1.64700000E-02	4.75703857E+00	5.79131306E-01
1.69800000E-02	4.78134878E+00	5.07839102E-01
1.74800000E-02	4.88178286E+00	4.17403680E-01
1.79900000E-02	4.60069163E+00	2.98820764E-01
1.85000000E-02	4.64838490E+00	2.57236808E-01
1.90000000E-02	4.62565918E+00	2.11617598E-01
1.95100000E-02	4.50338163E+00	1.72754025E-01
2.00200000E-02	4.45844429E+00	1.41485745E-01
2.05200000E-02	4.44429612E+00	1.20807138E-01
2.10300000E-02	4.42208286E+00	1.07387689E-01
2.15400000E-02	4.35578612E+00	8.71306694E-02
2.20400000E-02	4.28446184E+00	7.92923240E-02
2.25500000E-02	4.20814429E+00	7.11400383E-02
2.30600000E-02	4.16424245E+00	6.06001980E-02
2.35600000E-02	4.08824388E+00	5.58561670E-02
2.40700000E-02	4.07552837E+00	5.00804078E-02
2.45800000E-02	4.03207776E+00	4.67646282E-02
2.50900000E-02	3.93208571E+00	4.30924335E-02
2.55900000E-02	3.91354082E+00	3.98257436E-02
2.61000000E-02	3.81291102E+00	3.80563876E-02
2.66100000E-02	3.75196531E+00	3.63274982E-02
2.71100000E-02	3.73251490E+00	3.42825834E-02
2.76200000E-02	3.67696000E+00	3.33232939E-02
2.81300000E-02	3.59341143E+00	3.27067669E-02
2.86300000E-02	3.57882612E+00	3.13159616E-02
2.91400000E-02	3.48767143E+00	3.14046687E-02
2.96500000E-02	3.45262939E+00	3.11934934E-02
3.01500000E-02	3.41826184E+00	2.97374554E-02
3.06600000E-02	3.35019653E+00	3.01128160E-02
3.11700000E-02	3.31998735E+00	2.89851084E-02
3.16700000E-02	3.25173388E+00	2.91078664E-02
3.21800000E-02	3.19409531E+00	2.88504978E-02
3.26900000E-02	3.13214408E+00	2.80436899E-02
3.31900000E-02	3.06160755E+00	2.79633913E-02
3.37000000E-02	3.04275633E+00	2.70102005E-02
3.42100000E-02	3.01701367E+00	2.69734624E-02
3.47100000E-02	2.95457816E+00	2.66399141E-02
3.52200000E-02	2.91109510E+00	2.65260679E-02
3.57300000E-02	2.82139408E+00	2.59160283E-02
3.62300000E-02	2.81415082E+00	2.56355371E-02
3.67400000E-02	2.76169531E+00	2.54210810E-02
3.72500000E-02	2.71823816E+00	2.51868119E-02
3.77500000E-02	2.68440694E+00	2.48840017E-02
3.82600000E-02	2.58844143E+00	2.43531957E-02
3.87700000E-02	2.58687429E+00	2.39506731E-02
3.92700000E-02	2.54087490E+00	2.38090014E-02
3.97800000E-02	2.49149510E+00	2.33467865E-02
4.02900000E-02	2.42711633E+00	2.33227348E-02
4.08000000E-02	2.42540796E+00	2.29579354E-02
4.13000000E-02	2.37590571E+00	2.26702061E-02
4.18100000E-02	2.34834449E+00	2.27978153E-02
4.23200000E-02	2.31006306E+00	2.22666905E-02
4.28200000E-02	2.27582694E+00	2.20183400E-02
4.33300000E-02	2.23621347E+00	2.18081252E-02
4.38400000E-02	2.17621918E+00	2.19025372E-02
4.43400000E-02	2.17940163E+00	2.16731926E-02
4.48500000E-02	2.12683592E+00	2.12648140E-02
4.53600000E-02	2.07605612E+00	2.12429631E-02
4.58600000E-02	2.06325531E+00	2.06241393E-02
4.63700000E-02	2.01425265E+00	2.09069783E-02
4.68800000E-02	1.98806633E+00	2.06894064E-02
4.73800000E-02	1.97337224E+00	2.02884608E-02
4.78900000E-02	1.93587286E+00	2.02328031E-02
4.84000000E-02	1.89370959E+00	1.97829158E-02
4.89000000E-02	1.88445796E+00	1.99802969E-02
4.94100000E-02	1.85059653E+00	1.99450925E-02
4.99200000E-02	1.81393286E+00	1.92024379E-02
5.04200000E-02	1.77903163E+00	1.89644484E-02
5.09300000E-02	1.77182122E+00	1.90337579E-02
5.14400000E-02	1.72057857E+00	1.88870414E-02
5.19400000E-02	1.71987041E+00	1.84694715E-02
5.24500000E-02	1.68262163E+00	1.84270813E-02
5.29600000E-02	1.63774429E+00	1.81692143E-02
5.34600000E-02	1.62137551E+00	1.81667619E-02
5.39700000E-02	1.60196878E+00	1.80439325E-02
5.44800000E-02	1.58389041E+00	1.78863544E-02
5.49800000E-02	1.53800286E+00	1.78842365E-02
5.54900000E-02	1.51656714E+00	1.75113399E-02
5.60000000E-02	1.50134755E+00	1.75851279E-02
5.65000000E-02	1.48932592E+00	1.75516918E-02
5.70100000E-02	1.45291041E+00	1.71869744E-02
5.75200000E-02	1.42755714E+00	1.72281083E-02
5.80300000E-02	1.40866592E+00	1.70180085E-02
5.85300000E-02	1.38597796E+00	1.68800126E-02
5.90400000E-02	1.39105224E+00	1.69088591E-02
5.95500000E-02	1.36725653E+00	1.66985969E-02
6.00500000E-02	1.35327898E+00	1.64408367E-02
6.05600000E-02	1.30537102E+00	1.65620264E-02
6.10700000E-02	1.30811531E+00	1.65682356E-02
6.15700000E-02	1.27992388E+00	1.62711770E-02
6.20800000E-02	1.27381796E+00	1.61463091E-02
6.25900000E-02	1.22339224E+00	1.59702359E-02
6.30900000E-02	1.21275612E+00	1.60183886E-02
6.36000000E-02	1.22596633E+00	1.59082294E-02
6.41100000E-02	1.18234469E+00	1.58386740E-02
6.46100000E-02	1.17137347E+00	1.57851289E-02
6.51200000E-02	1.14897408E+00	1.55214941E-02
6.56300000E-02	1.12238020E+00	1.54589897E-02
6.61300000E-02	1.12787816E+00	1.54628668E-02
6.66400000E-02	1.10081041E+00	1.52993722E-02
6.71500000E-02	1.08384408E+00	1.52434718E-02
6.76500000E-02	1.06967122E+00	1.49902594E-02
6.81600000E-02	1.06058531E+00	1.51132547E-02
6.86700000E-02	1.02545959E+00	1.49023520E-02
6.91700000E-02	1.02426020E+00	1.48183641E-02
6.96800000E-02	1.01500102E+00	1.48760378E-02
7.01900000E-02	1.00142490E+00	1.46168142E-02
7.06900000E-02	1.00190898E+00	1.45555666E-02
7.12000000E-02	9.75469592E-01	1.46320735E-02
7.17100000E-02	9.61513469E-01	1.44700967E-02
7.22100000E-02	9.50800000E-01	1.43869969E-02
7.27200000E-02	9.40530816E-01	1.42032808E-02
7.32300000E-02	9.31231020E-01	1.43912288E-02
7.37300000E-02	9.23390612E-01	1.40606187E-02
7.42400000E-02	9.04587143E-01	1.40085671E-02
7.47500000E-02	8.99838367E-01	1.39333647E-02
7.52600000E-02	8.96322245E-01	1.39365965E-02
7.57600000E-02	8.75679592E-01	1.38501446E-02
7.62700000E-02	8.70727959E-01	1.38075235E-02
7.67800000E-02	8.36841633E-01	1.37190863E-02
7.72800000E-02	8.42971020E-01	1.34087705E-02
7.77900000E-02	8.45300612E-01	1.34541534E-02
7.83000000E-02	8.23471224E-01	1.33967273E-02
7.88000000E-02	8.12833061E-01	1.33551100E-02
7.93100000E-02	8.05455102E-01	1.32669270E-02
7.98200000E-02	7.79896122E-01	1.30390946E-02
8.03200000E-02	8.03539796E-01	1.33362428E-02
8.08300000E-02	7.95879388E-01	1.33827356E-02
8.13400000E-02	7.60329796E-01	1.33137801E-02
8.18400000E-02	7.60991837E-01	1.34988808E-02
8.23500000E-02	7.48374898E-01	1.33387455E-02
8.28600000E-02	7.48946327E-01	1.33617582E-02
8.33600000E-02	7.10298571E-01	1.34994733E-02
8.38700000E-02	7.13408571E-01	1.34856325E-02
8.43800000E-02	7.14866735E-01	1.33199818E-02
8.48800000E-02	7.06790000E-01	1.33204492E-02
8.53900000E-02	6.97341633E-01	1.33865591E-02
8.59000000E-02	6.79599796E-01	1.33783077E-02
8.64000000E-02	6.84411429E-01	1.33518009E-02
8.69100000E-02	6.71473878E-01	1.32845893E-02
8.74200000E-02	6.63609796E-01	1.32885659E-02
8.79200000E-02	6.64764490E-01	1.31541520E-02
8.84300000E-02	6.70624082E-01	1.32499883E-02
8.89400000E-02	6.52291837E-01	1.32475928E-02
8.94400000E-02	6.31707755E-01	1.31639901E-02
8.99500000E-02	6.46462041E-01	1.33816687E-02
9.04600000E-02	6.40683469E-01	1.35826873E-02
9.09600000E-02	6.33838571E-01	1.34839837E-02
9.14700000E-02	6.04186939E-01	1.35280690E-02
9.19800000E-02	6.13010816E-01	1.34553920E-02
9.24800000E-02	6.14105306E-01	1.32727537E-02
9.29900000E-02	6.07863061E-01	1.32876366E-02
9.35000000E-02	5.93924286E-01	1.30387695E-02
9.40100000E-02	5.90135714E-01	1.30607177E-02
9.45100000E-02	5.86466939E-01	1.30221433E-02
9.50200000E-02	5.79184286E-01	1.29412763E-02
9.55300000E-02	5.72722041E-01	1.29215318E-02
9.60300000E-02	5.60838367E-01	1.29068679E-02
9.65400000E-02	5.58321224E-01	1.27561578E-02
9.70500000E-02	5.52169592E-01	1.27840877E-02
9.75500000E-02	5.47223265E-01	1.28208974E-02
9.80600000E-02	5.51096939E-01	1.27313969E-02
9.85700000E-02	5.31526327E-01	2.59637681E-01
9.90700000E-02	5.34770408E-01	1.26099438E-02
9.95800000E-02	5.25891837E-01	1.26348074E-02
1.00090000E-01	5.29955102E-01	1.25906894E-02
1.00590000E-01	5.10704490E-01	1.25329265E-02
1.01100000E-01	5.21721020E-01	1.24202250E-02
1.01610000E-01	5.15130000E-01	1.21028580E-02
1.02110000E-01	5.03570816E-01	1.19645722E-02
1.02620000E-01	4.85546735E-01	1.18906474E-02
1.03130000E-01	4.75316939E-01	1.19919649E-02
1.03630000E-01	4.98500000E-01	1.20448341E-02
1.04140000E-01	4.95253061E-01	1.20800799E-02
1.04650000E-01	5.12473265E-01	1.22424998E-02
1.05150000E-01	4.77888367E-01	1.22066756E-02
1.05660000E-01	4.88262449E-01	1.21035154E-02
1.06170000E-01	4.65845510E-01	1.18252184E-02
1.06670000E-01	4.82656735E-01	1.16882633E-02
1.07180000E-01	4.66047143E-01	1.16387628E-02
1.07690000E-01	4.49629592E-01	1.15465089E-02
1.08190000E-01	4.51069592E-01	1.14634604E-02
1.08700000E-01	4.45707755E-01	1.13466109E-02
1.09210000E-01	4.64586122E-01	1.12705046E-02
1.09710000E-01	4.29183265E-01	1.13282647E-02
1.10220000E-01	4.41428571E-01	1.11892489E-02
1.10730000E-01	4.58333061E-01	1.11490882E-02
1.11230000E-01	4.28721633E-01	1.10642676E-02
1.11740000E-01	4.27496122E-01	1.10795333E-02
1.12250000E-01	4.19785918E-01	1.10175514E-02
1.12750000E-01	4.34839388E-01	1.09841791E-02
1.13260000E-01	4.19157143E-01	1.09139939E-02
1.13770000E-01	4.19589184E-01	1.07460066E-02
1.14280000E-01	4.05891837E-01	1.08356143E-02
1.14780000E-01	4.11472449E-01	1.07472737E-02
1.15290000E-01	4.13500000E-01	1.06611213E-02
1.15800000E-01	3.91686939E-01	1.06330680E-02
1.16300000E-01	3.92603265E-01	1.04983672E-02
1.16810000E-01	4.00822041E-01	1.05145761E-02
1.17320000E-01	3.93215714E-01	1.04549663E-02
1.17820000E-01	3.90972449E-01	1.04392780E-02
1.18330000E-01	3.81544694E-01	1.03389998E-02
1.18840000E-01	3.78516122E-01	1.03102124E-02
1.19340000E-01	3.88106531E-01	1.02432937E-02
1.19850000E-01	3.71475510E-01	1.02469313E-02
1.20360000E-01	3.88473061E-01	1.01958623E-02
1.20860000E-01	3.72887755E-01	1.00983349E-02
1.21370000E-01	3.72932653E-01	1.00989393E-02
1.21880000E-01	3.72241633E-01	1.00755418E-02
1.22380000E-01	3.68574082E-01	9.98026386E-03
1.22890000E-01	3.59313878E-01	9.97120479E-03
1.23400000E-01	3.67008367E-01	9.89915113E-03
1.23900000E-01	3.56275510E-01	9.89934459E-03
1.24410000E-01	3.62791633E-01	9.86330443E-03
1.24920000E-01	3.52007347E-01	9.81982147E-03
1.25420000E-01	3.41946735E-01	9.76513779E-03
1.25930000E-01	3.54656122E-01	9.69583853E-03
1.26440000E-01	3.40422449E-01	9.71285012E-03
1.26940000E-01	3.42785306E-01	9.73310373E-03
1.27450000E-01	3.43809592E-01	9.61023854E-03
1.27960000E-01	3.32226939E-01	9.51995780E-03
1.28460000E-01	3.35392449E-01	9.47093153E-03
1.28970000E-01	3.30479592E-01	9.43943824E-03
1.29480000E-01	3.41162245E-01	9.48063198E-03
1.29980000E-01	3.25775510E-01	9.42879897E-03
1.30490000E-01	3.35677347E-01	9.31999282E-03
1.31000000E-01	3.24484286E-01	9.27297793E-03
1.31500000E-01	3.26875918E-01	9.26204807E-03
1.32010000E-01	3.25077551E-01	9.16009415E-03
1.32520000E-01	3.19952245E-01	9.19899878E-03
1.33020000E-01	3.12700000E-01	9.13991943E-03
1.33530000E-01	3.24709184E-01	9.13067207E-03
1.34040000E-01	3.11736735E-01	9.15465877E-03
1.34540000E-01	3.11889184E-01	9.09066716E-03
1.35050000E-01	3.05764490E-01	9.08013988E-03
1.35560000E-01	3.01613265E-01	9.01681659E-03
1.36060000E-01	3.00064490E-01	9.05106253E-03
1.36570000E-01	3.02578980E-01	8.98201006E-03
1.37080000E-01	2.92896531E-01	8.95521932E-03
1.37580000E-01	3.05203673E-01	8.95879887E-03
1.38090000E-01	3.00732653E-01	8.91258495E-03
1.38600000E-01	2.98225306E-01	8.86470262E-03
1.39110000E-01	2.91321429E-01	8.78262477E-03
1.39610000E-01	2.90161837E-01	8.77494307E-03
1.40120000E-01	2.91216939E-01	8.78414082E-03
1.40630000E-01	2.95695510E-01	8.72530788E-03
1.41130000E-01	2.98191837E-01	8.78015615E-03
1.41640000E-01	2.89483265E-01	8.73772702E-03
1.42150000E-01	2.82217959E-01	8.69466295E-03
1.42650000E-01	2.92769592E-01	8.62566913E-03
1.43160000E-01	2.83177143E-01	8.64112098E-03
1.43670000E-01	2.70240000E-01	8.65738221E-03
1.44170000E-01	2.79325102E-01	8.61179209E-03
1.44680000E-01	2.71513878E-01	8.58277791E-03
1.45190000E-01	2.78142041E-01	8.54770589E-03
1.45690000E-01	2.68566735E-01	8.53157690E-03
1.46200000E-01	2.68824286E-01	8.54569554E-03
1.46710000E-01	2.66584286E-01	8.54322112E-03
1.47210000E-01	2.68472449E-01	8.48619011E-03
1.47720000E-01	2.68908776E-01	8.43817237E-03
1.48230000E-01	2.70948367E-01	8.43986207E-03
1.48730000E-01	2.57796735E-01	8.44655767E-03
1.49240000E-01	2.57675714E-01	8.40456820E-03
1.49750000E-01	2.65474694E-01	8.35591220E-03
1.50250000E-01	2.55508163E-01	8.37277211E-03
1.50760000E-01	2.41278980E-01	8.36179360E-03
1.51270000E-01	2.62558163E-01	8.33255873E-03
1.51770000E-01	2.45065306E-01	8.31004959E-03
1.52280000E-01	2.41638367E-01	8.30072010E-03
1.52790000E-01	2.43728367E-01	8.24215922E-03
1.53290000E-01	2.45405714E-01	8.26457721E-03
1.53800000E-01	2.46017551E-01	8.29268054E-03
1.54310000E-01	2.38484898E-01	8.20526114E-03
1.54810000E-01	2.45955714E-01	8.13689118E-03
1.55320000E-01	2.40564082E-01	8.22924173E-03
1.55830000E-01	2.42575510E-01	8.09775777E-03
1.56330000E-01	2.33836735E-01	8.08081818E-03
1.56840000E-01	2.29376735E-01	8.06310697E-03
1.57350000E-01	2.45156531E-01	8.00800260E-03
1.57850000E-01	2.26885918E-01	8.00431600E-03
1.58360000E-01	2.35113878E-01	8.04765874E-03
1.58870000E-01	2.23505510E-01	8.01968591E-03
1.59370000E-01	2.09804694E-01	7.97876929E-03
1.59880000E-01	2.25036735E-01	7.94432527E-03
1.60390000E-01	2.29615102E-01	7.96526129E-03
1.60890000E-01	2.19826327E-01	7.95868807E-03
1.61400000E-01	2.31032857E-01	7.92363786E-03
1.61910000E-01	2.15457347E-01	7.87823587E-03
1.62410000E-01	2.20940408E-01	7.93857740E-03
1.62920000E-01	2.21424490E-01	7.84850501E-03
1.63430000E-01	2.13631429E-01	7.84692944E-03
1.63930000E-01	2.19192449E-01	7.89171247E-03
1.64440000E-01	2.11379184E-01	7.80680352E-03
1.64950000E-01	2.05522245E-01	7.80595210E-03
1.65450000E-01	2.12040204E-01	7.80512630E-03
1.65960000E-01	2.16832857E-01	7.76329938E-03
1.66470000E-01	2.05129592E-01	7.76868083E-03
1.66970000E-01	2.16809592E-01	7.71085511E-03
1.67480000E-01	2.07508367E-01	7.75380306E-03
1.67990000E-01	2.13764490E-01	7.75173751E-03
1.68490000E-01	2.05217551E-01	7.61867670E-03
1.69000000E-01	2.12074490E-01	7.72499456E-03
1.69510000E-01	1.95929796E-01	7.74474340E-03
1.70010000E-01	1.94594694E-01	7.81067824E-03
1.70520000E-01	2.05279796E-01	7.86186885E-03
1.71030000E-01	1.94223878E-01	7.90402676E-03
1.71530000E-01	2.00271837E-01	7.79725011E-03
1.72040000E-01	2.01260408E-01	7.85302999E-03
1.72550000E-01	1.94013469E-01	7.90017092E-03
1.73050000E-01	1.93965510E-01	7.88543118E-03
1.73560000E-01	1.94238980E-01	7.90370458E-03
1.74070000E-01	1.92473878E-01	7.85509360E-03
1.74570000E-01	1.93286531E-01	7.91278961E-03
1.75080000E-01	1.94563265E-01	7.90012454E-03
1.75590000E-01	2.00431224E-01	7.90324166E-03
1.76100000E-01	1.93725918E-01	7.94422844E-03
1.76600000E-01	1.82497959E-01	7.88426575E-03
1.77110000E-01	1.87137143E-01	7.89941313E-03
1.77620000E-01	1.80722857E-01	7.93149731E-03
1.78120000E-01	1.91243061E-01	7.92102959E-03
1.78630000E-01	1.83173878E-01	7.87751374E-03
1.79140000E-01	1.81656939E-01	7.86406478E-03
1.79640000E-01	1.82588776E-01	7.85811621E-03
1.80150000E-01	1.77764694E-01	7.98044449E-03
1.80660000E-01	1.92893265E-01	8.02377841E-03
1.81160000E-01	1.85433878E-01	8.04755736E-03
1.81670000E-01	1.82539184E-01	8.06751031E-03
1.82180000E-01	1.87389388E-01	8.03196273E-03
1.82680000E-01	1.91760204E-01	8.09219226E-03
1.83190000E-01	1.74700408E-01	8.11449213E-03
1.83700000E-01	1.70813878E-01	8.12158178E-03
1.84200000E-01	1.73082449E-01	8.15851203E-03
1.84710000E-01	1.73082857E-01	8.24564348E-03
1.85220000E-01	1.77699388E-01	8.22776375E-03
1.85720000E-01	1.78340204E-01	8.26422585E-03
1.86230000E-01	1.70593265E-01	8.22456164E-03
1.86740000E-01	1.73325306E-01	8.30073431E-03
1.87240000E-01	1.68633673E-01	8.30747822E-03
1.87750000E-01	1.67521224E-01	8.32111833E-03
1.88260000E-01	1.68931633E-01	8.37423548E-03
1.88760000E-01	1.69346735E-01	8.30850991E-03
1.89270000E-01	1.65784286E-01	8.32153254E-03
1.89780000E-01	1.68220000E-01	8.38189546E-03
1.90280000E-01	1.72931020E-01	8.41020529E-03
1.90790000E-01	1.65862857E-01	8.35694387E-03
1.91300000E-01	1.48108163E-01	8.39611849E-03
1.91800000E-01	1.65128163E-01	8.44183748E-03
1.92310000E-01	1.57740408E-01	8.42282104E-03
1.92820000E-01	1.58846531E-01	8.46010444E-03
1.93320000E-01	1.63117551E-01	8.46813768E-03
1.93830000E-01	1.58705306E-01	8.42211987E-03
1.94340000E-01	1.66891020E-01	8.46850048E-03
1.94840000E-01	1.66821837E-01	8.48777285E-03
1.95350000E-01	1.62508571E-01	8.46681836E-03
1.95860000E-01	1.70692857E-01	8.50486799E-03
1.96360000E-01	1.62787959E-01	8.46383364E-03
1.96870000E-01	1.59642653E-01	8.51882441E-03
1.97380000E-01	1.40981020E-01	8.56416687E-03
1.97880000E-01	1.53719184E-01	8.47293790E-03
1.98390000E-01	1.51567143E-01	8.51424415E-03
1.98900000E-01	1.50810000E-01	8.49065982E-03
1.99400000E-01	1.63287959E-01	8.54055085E-03
1.99910000E-01	1.57718571E-01	8.53127732E-03
2.00420000E-01	1.52821224E-01	8.53577473E-03
2.00920000E-01	1.56947755E-01	8.55575960E-03
2.01430000E-01	1.49028163E-01	8.55221518E-03
2.01940000E-01	1.43169388E-01	8.58487607E-03
2.02440000E-01	1.55481020E-01	8.56332030E-03
2.02950000E-01	1.42220612E-01	8.57969488E-03
2.03460000E-01	1.45619796E-01	8.60360659E-03
2.03960000E-01	1.42647551E-01	8.59133559E-03
2.04470000E-01	1.56542857E-01	8.64423383E-03
2.04980000E-01	1.54058980E-01	8.57863134E-03
2.05480000E-01	1.49553673E-01	8.58585837E-03
2.05990000E-01	1.48446735E-01	8.61110333E-03
2.06500000E-01	1.53788980E-01	8.59450213E-03
2.07000000E-01	1.42740000E-01	8.58018915E-03
2.07510000E-01	1.56803673E-01	8.52671896E-03
2.08020000E-01	1.44043265E-01	8.50999869E-03
2.08520000E-01	1.40247551E-01	8.43884919E-03
2.09030000E-01	1.45325510E-01	8.50582387E-03
2.09540000E-01	1.51168980E-01	8.54673322E-03
2.10040000E-01	1.53281429E-01	8.49466385E-03
2.10550000E-01	1.44233265E-01	8.53463789E-03
2.11060000E-01	1.35643469E-01	8.58144658E-03
2.11560000E-01	1.42030204E-01	8.55378071E-03
2.12070000E-01	1.43016939E-01	8.51754234E-03
2.12580000E-01	1.40740612E-01	8.50268510E-03
2.13080000E-01	1.39070408E-01	8.51524333E-03
2.13590000E-01	1.34695510E-01	8.52936623E-03
2.14100000E-01	1.32457551E-01	8.52249949E-03
2.14600000E-01	1.35246531E-01	8.52514973E-03
2.15110000E-01	1.29281633E-01	8.46952453E-03
2.15620000E-01	1.38167347E-01	8.48410442E-03
2.16120000E-01	1.55195714E-01	8.46654107E-03
2.16630000E-01	1.32679796E-01	8.49337246E-03
2.17140000E-01	1.35087551E-01	8.44297631E-03
2.17640000E-01	1.30918980E-01	8.41136661E-03
2.18150000E-01	1.38031633E-01	8.44096574E-03
2.18660000E-01	1.41273061E-01	8.42405469E-03
2.19160000E-01	1.30152245E-01	8.44391903E-03
2.19670000E-01	1.26261429E-01	8.38254456E-03
2.20180000E-01	1.28674082E-01	8.36083869E-03
2.20680000E-01	1.31547755E-01	8.38032413E-03
2.21190000E-01	1.36871429E-01	8.35105086E-03
2.21700000E-01	1.26723469E-01	8.36733376E-03
2.22200000E-01	1.28023469E-01	8.31736772E-03
2.22710000E-01	1.25982245E-01	8.27361736E-03
2.23220000E-01	1.29091429E-01	8.26897545E-03
2.23720000E-01	1.32175510E-01	8.26844992E-03
2.24230000E-01	1.33853061E-01	8.20397848E-03
2.24740000E-01	1.30180000E-01	8.21792843E-03
2.25240000E-01	1.20465102E-01	8.20405595E-03
2.25750000E-01	1.28389388E-01	8.22993657E-03
2.26260000E-01	1.26783878E-01	8.14600282E-03
2.26760000E-01	1.16463061E-01	8.12945531E-03
2.27270000E-01	1.27803878E-01	8.04978819E-03
2.27780000E-01	1.12896735E-01	8.10312755E-03
2.28280000E-01	1.28310204E-01	8.07002678E-03
2.28790000E-01	1.31492041E-01	8.08047157E-03
2.29300000E-01	1.15146939E-01	8.02876600E-03
2.29800000E-01	1.23656122E-01	8.02478846E-03
2.30310000E-01	1.19808776E-01	7.99152391E-03
2.30820000E-01	1.26337143E-01	7.98775039E-03
2.31320000E-01	1.22761633E-01	7.93471112E-03
2.31830000E-01	1.41200816E-01	7.93212325E-03
2.32340000E-01	1.31868163E-01	7.86500396E-03
2.32840000E-01	1.21060612E-01	7.84464354E-03
2.33350000E-01	1.15258163E-01	7.78586955E-03
2.33860000E-01	1.18875714E-01	7.75371254E-03
2.34360000E-01	1.19148367E-01	7.77304349E-03
2.34870000E-01	1.21171429E-01	7.74906146E-03
2.35380000E-01	1.15567755E-01	7.73384574E-03
2.35880000E-01	1.18987551E-01	7.74263596E-03
2.36390000E-01	1.24575714E-01	7.76724736E-03
2.36900000E-01	1.16264694E-01	7.67145460E-03
2.37400000E-01	1.13307551E-01	7.67642663E-03
2.37910000E-01	1.17980000E-01	7.67145090E-03
2.38420000E-01	1.18101633E-01	7.70215640E-03
2.38920000E-01	1.11777959E-01	7.61289548E-03
2.39430000E-01	1.09702857E-01	7.63145686E-03
2.39940000E-01	1.14024286E-01	7.62301321E-03
2.40440000E-01	1.16434286E-01	7.62303281E-03
2.40950000E-01	1.15114286E-01	7.58117460E-03
2.41450000E-01	1.17607959E-01	7.57587865E-03
2.41960000E-01	1.14342245E-01	7.50473348E-03
2.42470000E-01	1.12208367E-01	7.52188571E-03
2.42970000E-01	1.16306122E-01	7.54266850E-03
2.43480000E-01	1.19832041E-01	7.54400031E-03
2.43990000E-01	1.13397959E-01	7.47271275E-03
2.44490000E-01	1.00075306E-01	7.47442254E-03
2.45000000E-01	1.09281020E-01	7.46051447E-03
2.45510000E-01	1.15037755E-01	7.47057063E-03
2.46010000E-01	1.06694490E-01	7.40823621E-03
2.46520000E-01	1.10799388E-01	7.43465613E-03
2.47030000E-01	1.10650816E-01	7.44321027E-03
2.47530000E-01	1.06361224E-01	7.39095228E-03
2.48040000E-01	9.83779592E-02	7.41867954E-03
2.48550000E-01	1.00753061E-01	7.35244925E-03
2.49050000E-01	1.15816531E-01	7.32282723E-03
2.49560000E-01	1.16860612E-01	7.35319617E-03
2.50070000E-01	9.56522449E-02	7.31958469E-03
2.50570000E-01	9.80400000E-02	7.32058595E-03
2.51080000E-01	1.05083878E-01	7.23711009E-03
2.51590000E-01	1.10358163E-01	7.27175259E-03
2.52090000E-01	1.12273265E-01	7.27164455E-03
2.52600000E-01	9.88685714E-02	7.25928256E-03
2.53110000E-01	1.02693469E-01	7.22791899E-03
2.53610000E-01	1.01012245E-01	7.20683542E-03
2.54120000E-01	9.92083673E-02	7.18818430E-03
2.54630000E-01	1.03065918E-01	7.18294454E-03
2.55130000E-01	1.06058163E-01	7.20611285E-03
2.55640000E-01	9.98340816E-02	7.17889236E-03
2.56150000E-01	1.02095510E-01	7.12005958E-03
2.56650000E-01	1.02235510E-01	7.14529855E-03
2.57160000E-01	1.06369388E-01	7.12875226E-03
2.57670000E-01	1.02577347E-01	7.09083618E-03
2.58170000E-01	1.08960000E-01	7.02926314E-03
2.58680000E-01	1.04413878E-01	6.99351278E-03
2.59190000E-01	1.00263061E-01	7.01260039E-03
2.59690000E-01	9.91542857E-02	6.99342137E-03
2.60200000E-01	1.10767755E-01	6.98208229E-03
2.60710000E-01	1.03908163E-01	6.97314103E-03
2.61210000E-01	9.04767347E-02	6.98615545E-03
2.61720000E-01	1.08564286E-01	6.97096647E-03
2.62230000E-01	1.01079592E-01	6.95899071E-03
2.62730000E-01	1.04401224E-01	6.95173686E-03
2.63240000E-01	9.94504082E-02	6.92962565E-03
2.63750000E-01	9.60140816E-02	6.89170288E-03
2.64250000E-01	1.03646327E-01	6.91512066E-03
2.64760000E-01	9.25161224E-02	6.94335850E-03
2.65270000E-01	8.87120408E-02	6.86738678E-03
2.65770000E-01	9.56681633E-02	6.82635250E-03
2.66280000E-01	1.01345102E-01	6.89384618E-03
2.66790000E-01	9.68397959E-02	6.85740738E-03
2.67290000E-01	8.56077551E-02	6.84838160E-03
2.67800000E-01	1.01836939E-01	6.84181768E-03
2.68310000E-01	8.36538776E-02	6.80314246E-03
2.68810000E-01	1.00714082E-01	6.81448138E-03
2.69320000E-01	9.76093878E-02	6.81806600E-03
2.69830000E-01	9.61159184E-02	6.79938713E-03
2.70330000E-01	9.66212245E-02	6.79780932E-03
2.70840000E-01	1.00295102E-01	6.77435223E-03
2.71340000E-01	9.26865306E-02	6.77593493E-03
2.71850000E-01	9.89414286E-02	6.75793932E-03
2.72360000E-01	1.01092653E-01	6.73103005E-03
2.72860000E-01	8.49171429E-02	6.72961161E-03
2.73370000E-01	9.12746939E-02	6.75709353E-03
2.73880000E-01	9.43453061E-02	6.72679942E-03
2.74380000E-01	8.98902041E-02	6.72451246E-03
2.74890000E-01	9.43718367E-02	6.69075271E-03
2.75400000E-01	9.88020408E-02	6.66331308E-03
2.75900000E-01	9.97675510E-02	6.67421224E-03
2.76410000E-01	8.90340816E-02	6.67167876E-03
2.76920000E-01	9.19444898E-02	6.66360206E-03
2.77420000E-01	9.74300000E-02	6.60729736E-03
2.77930000E-01	9.08140816E-02	6.65704072E-03
2.78440000E-01	9.41853061E-02	6.65838596E-03
2.78940000E-01	9.35734694E-02	6.63350302E-03
2.79450000E-01	8.87326531E-02	6.62040462E-03
2.79960000E-01	8.20179592E-02	6.64866589E-03
2.80460000E-01	9.14806122E-02	6.62330756E-03
2.80970000E-01	9.56559184E-02	6.59521082E-03
2.81480000E-01	9.06846939E-02	6.61908360E-03
2.81980000E-01	9.26934694E-02	6.60766489E-03
2.82490000E-01	9.66287755E-02	6.61859562E-03
2.83000000E-01	9.25355102E-02	6.59445564E-03
2.83500000E-01	7.75440816E-02	6.56895840E-03
2.84010000E-01	9.01218367E-02	6.54441330E-03
2.84520000E-01	9.36838776E-02	6.48189906E-03
2.85020000E-01	9.38753061E-02	6.51134519E-03
2.85530000E-01	9.28202041E-02	6.55638102E-03
2.86040000E-01	9.34077551E-02	6.55564840E-03
2.86540000E-01	8.89608163E-02	6.53925838E-03
2.87050000E-01	8.97126531E-02	6.56094928E-03
2.87560000E-01	8.83426531E-02	6.55723274E-03
2.88060000E-01	7.99036735E-02	6.52859596E-03
2.88570000E-01	8.98361224E-02	6.53209630E-03
2.89080000E-01	9.51520408E-02	6.54117951E-03
2.89580000E-01	8.05846939E-02	6.55052180E-03
2.90090000E-01	8.53667347E-02	6.53598202E-03
2.90590000E-01	8.55122449E-02	6.58962174E-03
2.91100000E-01	8.37116327E-02	6.57999742E-03
2.91610000E-01	7.56153061E-02	6.55026993E-03
2.92110000E-01	8.11775510E-02	6.55234414E-03
2.92620000E-01	8.14926531E-02	6.59120961E-03
2.93130000E-01	8.35404082E-02	6.59815067E-03
2.93630000E-01	8.56346939E-02	6.56612221E-03
2.94140000E-01	7.97300000E-02	6.57220961E-03
2.94650000E-01	8.51657143E-02	6.56781377E-03
2.95150000E-01	8.37971429E-02	6.57374481E-03
2.95660000E-01	8.49626531E-02	6.54566208E-03
2.96170000E-01	7.97722449E-02	6.56741442E-03
2.96670000E-01	7.94218367E-02	6.53885393E-03
2.97180000E-01	8.34683673E-02	6.54516695E-03
2.97690000E-01	7.92034694E-02	6.56043729E-03
2.98190000E-01	7.81128571E-02	6.56739441E-03
2.98700000E-01	8.22251020E-02	6.49918554E-03
2.99210000E-01	7.70504082E-02	6.55994730E-03
2.99710000E-01	8.13906122E-02	6.52040337E-03
3.00220000E-01	8.37948980E-02	6.53477700E-03
3.00730000E-01	6.59295918E-02	6.51336717E-03
3.01230000E-01	8.32804082E-02	6.50651649E-03
3.01740000E-01	8.32228571E-02	6.53995993E-03
3.02250000E-01	8.36808163E-02	6.49719763E-03
3.02750000E-01	8.23442857E-02	6.47781021E-03
3.03260000E-01	8.31902041E-02	6.46061528E-03
3.03770000E-01	8.40071429E-02	6.44977666E-03
3.04270000E-01	7.15832653E-02	6.45526794E-03
3.04780000E-01	7.76422449E-02	6.44770692E-03
3.05290000E-01	8.12971429E-02	6.45561844E-03
3.05790000E-01	7.56975510E-02	6.42470054E-03
3.06300000E-01	6.91314286E-02	6.39472587E-03
3.06800000E-01	7.71285714E-02	6.39268150E-03
3.07310000E-01	8.37104082E-02	6.40008930E-03
3.07820000E-01	8.00942857E-02	6.35801716E-03
3.08320000E-01	7.12910204E-02	6.34764118E-03
3.08830000E-01	8.01163265E-02	6.34737363E-03
3.09340000E-01	8.09744898E-02	6.38203663E-03
3.09840000E-01	7.46757143E-02	6.46372963E-03
3.10350000E-01	7.36104082E-02	6.49514007E-03
3.10860000E-01	7.05202041E-02	6.57036098E-03
3.11360000E-01	8.40134694E-02	6.61151112E-03
3.11870000E-01	7.15397959E-02	6.66166326E-03
3.12380000E-01	7.67993878E-02	6.69435818E-03
3.12880000E-01	7.14855102E-02	6.72971960E-03
3.13390000E-01	6.67075510E-02	6.74215127E-03
3.13900000E-01	7.52430612E-02	6.74142317E-03
3.14400000E-01	7.22346939E-02	6.80120426E-03
3.14910000E-01	7.14085714E-02	6.82773441E-03
3.15420000E-01	7.84675510E-02	6.86149049E-03
3.15920000E-01	7.38200000E-02	6.87516279E-03
3.16430000E-01	7.85255102E-02	6.89434965E-03
3.16940000E-01	7.64106122E-02	6.92899731E-03
3.17440000E-01	7.64110204E-02	6.94959039E-03
3.17950000E-01	6.85089796E-02	6.96694879E-03
3.18450000E-01	6.95508163E-02	6.93728551E-03
3.18960000E-01	7.51338776E-02	6.98111149E-03
3.19470000E-01	7.30291837E-02	6.99151057E-03
3.19970000E-01	6.99181633E-02	6.97364670E-03
3.20480000E-01	7.02010204E-02	7.00367800E-03
3.20990000E-01	6.81983673E-02	6.98361733E-03
3.21490000E-01	7.62387755E-02	7.00020167E-03
3.22000000E-01	7.52185714E-02	6.95564402E-03
3.22510000E-01	7.58469388E-02	6.99171707E-03
3.23010000E-01	7.97871429E-02	6.95044552E-03
3.23520000E-01	6.87718367E-02	6.98002599E-03
3.24030000E-01	7.01214286E-02	6.97309114E-03
3.24530000E-01	6.61773469E-02	6.95930046E-03
3.25040000E-01	6.80538776E-02	7.00456509E-03
3.25550000E-01	6.33616327E-02	6.96208663E-03
3.26050000E-01	7.74400000E-02	6.98860857E-03
3.26560000E-01	7.65963265E-02	6.98878946E-03
3.27070000E-01	5.65802041E-02	6.99873179E-03
3.27570000E-01	7.13444898E-02	7.00038816E-03
3.28080000E-01	7.57281633E-02	6.99366996E-03
3.28590000E-01	7.13838776E-02	7.01300470E-03
3.29090000E-01	6.97616327E-02	7.00990484E-03
3.29600000E-01	6.62412245E-02	7.02304734E-03
3.30100000E-01	6.86053061E-02	7.04349441E-03
3.30610000E-01	7.21642857E-02	7.03479356E-03
3.31120000E-01	6.76493878E-02	7.04959403E-03
3.31620000E-01	6.64871429E-02	7.04326834E-03
3.32130000E-01	6.19924490E-02	7.07806009E-03
3.32640000E-01	7.79397959E-02	7.07803817E-03
3.33140000E-01	6.42632653E-02	7.09425989E-03
3.33650000E-01	7.44663265E-02	7.05711349E-03
3.34160000E-01	6.58267347E-02	7.10512984E-03
3.34660000E-01	5.88565306E-02	7.10691983E-03
3.35170000E-01	7.38985714E-02	7.10680813E-03
3.35680000E-01	7.29179592E-02	7.11182781E-03
3.36180000E-01	6.47012245E-02	7.11879113E-03
3.36690000E-01	7.05822449E-02	7.11737543E-03
3.37200000E-01	6.97830612E-02	7.11677877E-03
3.37700000E-01	7.02302041E-02	7.11155810E-03
3.38210000E-01	6.66273469E-02	7.15119891E-03
3.38720000E-01	6.63567347E-02	7.15852028E-03
3.39220000E-01	5.06671429E-02	7.15889864E-03
3.39730000E-01	5.60557143E-02	7.14624184E-03
3.40230000E-01	6.52612245E-02	7.16473764E-03
3.40740000E-01	6.91655102E-02	7.19108987E-03
3.41250000E-01	6.90261224E-02	7.22040224E-03
3.41750000E-01	6.51283673E-02	7.19878925E-03
3.42260000E-01	6.23118367E-02	7.18508848E-03
3.42770000E-01	5.84816327E-02	7.20610062E-03
3.43270000E-01	6.57546939E-02	7.18033420E-03
3.43780000E-01	6.00367347E-02	7.18831318E-03
3.44290000E-01	5.86718367E-02	7.17260343E-03
3.44790000E-01	6.45971429E-02	7.21403330E-03
3.45300000E-01	6.14824490E-02	7.20196437E-03
3.45810000E-01	6.18361224E-02	7.21199924E-03
3.46310000E-01	6.48983673E-02	7.23891953E-03
3.46820000E-01	6.56055102E-02	7.24395251E-03
3.47330000E-01	6.47526531E-02	7.20132876E-03
3.47830000E-01	5.94314286E-02	7.27375028E-03
3.48340000E-01	5.92334694E-02	7.25086147E-03
3.48840000E-01	6.45995918E-02	7.31110089E-03
3.49350000E-01	5.94585714E-02	7.28143102E-03
3.49860000E-01	6.66410204E-02	7.28621190E-03
3.50360000E-01	6.08624490E-02	7.27529448E-03
3.50870000E-01	6.53128571E-02	7.27817269E-03
3.51380000E-01	6.25418367E-02	7.27440897E-03
3.51880000E-01	5.62283673E-02	7.27870317E-03
3.52390000E-01	5.82100000E-02	7.26968648E-03
3.52900000E-01	6.80000000E-02	7.24571824E-03
3.53400000E-01	6.42934694E-02	7.22403772E-03
3.53910000E-01	6.28736735E-02	7.06939166E-03
3.54420000E-01	5.68016327E-02	7.03929361E-03
3.54920000E-01	5.65728571E-02	6.96795756E-03
3.55430000E-01	6.38879592E-02	6.97294597E-03
3.55940000E-01	5.81234694E-02	6.88972968E-03
3.56440000E-01	6.07587755E-02	6.83695828E-03
3.56950000E-01	5.96306122E-02	6.83447868E-03
3.57450000E-01	6.98618367E-02	6.87251975E-03
3.57960000E-01	5.89308163E-02	6.93478411E-03
3.58470000E-01	5.93840816E-02	6.97540602E-03
3.58970000E-01	5.93600000E-02	6.96995270E-03
3.59480000E-01	5.65183673E-02	6.97893150E-03
3.59990000E-01	5.61012245E-02	6.97025254E-03
3.60490000E-01	6.21857143E-02	6.99414506E-03
3.61000000E-01	5.60073469E-02	6.98567342E-03
3.61510000E-01	5.80087755E-02	6.98695291E-03
3.62010000E-01	5.44963265E-02	6.98278534E-03
3.62520000E-01	6.98544898E-02	7.04376589E-03
3.63030000E-01	5.37297959E-02	7.02713819E-03
3.63530000E-01	5.51402041E-02	7.03621895E-03
3.64040000E-01	6.39861224E-02	7.03991005E-03
3.64550000E-01	6.45055102E-02	7.07830265E-03
3.65050000E-01	5.24571429E-02	7.10907033E-03
3.65560000E-01	6.02410204E-02	7.10262807E-03
3.66060000E-01	6.40977551E-02	7.15653207E-03
3.66570000E-01	6.18289796E-02	7.12786128E-03
3.67080000E-01	6.64832653E-02	7.14684578E-03
3.67580000E-01	6.01320408E-02	7.17193367E-03
3.68090000E-01	5.39857143E-02	7.22687122E-03
3.68600000E-01	5.07526531E-02	7.30926205E-03
3.69100000E-01	6.29595918E-02	7.40436226E-03
3.69610000E-01	5.61604082E-02	7.36875383E-03
3.70120000E-01	6.48997959E-02	7.42696111E-03
3.70620000E-01	5.72610204E-02	7.45843753E-03
3.71130000E-01	4.81377551E-02	7.50019113E-03
3.71640000E-01	6.72100000E-02	7.48812405E-03
3.72140000E-01	6.21777551E-02	7.42750770E-03
3.72650000E-01	5.71322449E-02	7.47707619E-03
3.73150000E-01	5.75300000E-02	7.51349003E-03
3.73660000E-01	5.91010204E-02	7.51508078E-03
3.74170000E-01	4.41422449E-02	7.53145331E-03
3.74670000E-01	5.78389796E-02	7.58905381E-03
3.75180000E-01	5.50593878E-02	7.61632993E-03
3.75690000E-01	6.07387755E-02	7.66010362E-03
3.76190000E-01	5.69457143E-02	7.69353854E-03
3.76700000E-01	5.29881633E-02	7.69374355E-03
3.77210000E-01	5.51204082E-02	7.73992090E-03
3.77710000E-01	5.13673469E-02	7.76852856E-03
3.78220000E-01	5.81420408E-02	7.83553228E-03
3.78730000E-01	6.05479592E-02	7.84781485E-03
3.79230000E-01	5.28924490E-02	7.89397047E-03
3.79740000E-01	5.38365306E-02	7.89105224E-03
3.80240000E-01	5.46930612E-02	7.94753011E-03
3.80750000E-01	5.57853061E-02	7.96514175E-03
3.81260000E-01	4.47475510E-02	8.00044924E-03
3.81760000E-01	4.57716327E-02	8.04314576E-03
3.82270000E-01	5.56804082E-02	8.10212486E-03
3.82780000E-01	6.06218367E-02	8.10986794E-03
3.83280000E-01	5.63410204E-02	8.13073440E-03
3.83790000E-01	4.88993878E-02	8.15794279E-03
3.84300000E-01	5.80736735E-02	8.19148137E-03
3.84800000E-01	5.14997959E-02	8.25664524E-03
3.85310000E-01	5.78653061E-02	8.23332725E-03
3.85820000E-01	4.96893878E-02	8.33054088E-03
3.86320000E-01	4.22102041E-02	8.33434329E-03
3.86830000E-01	5.66163265E-02	8.32517360E-03
3.87330000E-01	5.39116327E-02	8.39931721E-03
3.87840000E-01	6.31967347E-02	8.43915462E-03
3.88350000E-01	4.00912245E-02	8.45007902E-03
3.88850000E-01	5.54300000E-02	8.47002968E-03
3.89360000E-01	4.69428571E-02	8.53444384E-03
3.89870000E-01	4.98261224E-02	8.58973975E-03
3.90370000E-01	5.90375510E-02	8.66714577E-03
3.90880000E-01	4.75379592E-02	8.60644098E-03
3.91390000E-01	5.98453061E-02	8.74637124E-03
3.91890000E-01	5.24393878E-02	8.74676658E-03
3.92400000E-01	6.08130612E-02	8.74444341E-03
3.92900000E-01	5.72548980E-02	8.80423775E-03
3.93410000E-01	5.48628571E-02	8.85858625E-03
3.93920000E-01	4.05832653E-02	8.91052454E-03
3.94420000E-01	5.02812245E-02	1.01404552E-02
3.94930000E-01	4.92808163E-02	8.94749975E-03
3.95440000E-01	5.30963265E-02	9.08402327E-03
3.95940000E-01	4.71206122E-02	9.03539928E-03
3.96450000E-01	5.12434694E-02	9.06301269E-03
3.96960000E-01	6.22246939E-02	9.17726977E-03
3.97460000E-01	4.82953061E-02	9.15428104E-03
3.97970000E-01	5.13240816E-02	9.19051119E-03
3.98470000E-01	4.59783673E-02	9.32475263E-03
3.98980000E-01	5.57344898E-02	9.29516012E-03
3.99490000E-01	4.99079592E-02	9.28297264E-03
3.99990000E-01	6.39551020E-02	9.29699339E-03
4.00500000E-01	5.19591837E-02	9.42853735E-03
4.01010000E-01	4.89516327E-02	9.43919924E-03
4.01510000E-01	5.69224490E-02	9.42100972E-03
4.02020000E-01	4.37089796E-02	9.60239869E-03
4.02530000E-01	6.51430612E-02	9.49973695E-03
4.03030000E-01	3.96942857E-02	9.52904996E-03
4.03540000E-01	6.24310204E-02	9.62134965E-03
4.04050000E-01	4.34993878E-02	9.63775162E-03
4.04550000E-01	4.12614286E-02	9.66338834E-03
4.05060000E-01	4.86673469E-02	9.68182442E-03
4.05560000E-01	5.67048980E-02	9.75702666E-03
4.06070000E-01	4.29134694E-02	9.72598929E-03
4.06580000E-01	4.07920408E-02	9.70443800E-03
4.07080000E-01	5.22885714E-02	9.81387356E-03
4.07590000E-01	4.66475510E-02	9.93244592E-03
4.08100000E-01	3.64363265E-02	9.82847121E-03
4.08600000E-01	5.77981633E-02	9.89487278E-03
4.09110000E-01	5.14402041E-02	9.90053691E-03
4.09620000E-01	4.11985714E-02	9.99655090E-03
4.10120000E-01	5.27402041E-02	9.93931448E-03
4.10630000E-01	4.34281633E-02	9.95728554E-03
4.11130000E-01	4.65155102E-02	9.97002195E-03
4.11640000E-01	5.32004082E-02	9.90905763E-03
4.12150000E-01	5.79267347E-02	9.93208431E-03
4.12650000E-01	4.80728571E-02	9.99276972E-03
4.13160000E-01	4.17834694E-02	9.95745360E-03
4.13670000E-01	4.76912245E-02	1.00226405E-02
4.14170000E-01	5.52859184E-02	1.00069818E-02
4.14680000E-01	4.74553061E-02	1.00773773E-02
4.15180000E-01	4.12708163E-02	1.00559480E-02
4.15690000E-01	5.02459184E-02	1.00943282E-02
4.16200000E-01	4.82914286E-02	1.01786007E-02
4.16700000E-01	4.91746939E-02	1.02499706E-02
4.17210000E-01	4.44467347E-02	1.02576012E-02
4.17720000E-01	4.73985714E-02	1.02937964E-02
4.18220000E-01	5.15518367E-02	1.03248151E-02
4.18730000E-01	4.89079592E-02	1.02963136E-02
4.19240000E-01	4.22491837E-02	1.03386519E-02
4.19740000E-01	2.87630612E-02	1.04561930E-02
4.20250000E-01	4.40842857E-02	1.05064313E-02
4.20750000E-01	5.79189796E-02	1.05646580E-02
4.21260000E-01	3.89257143E-02	1.05185947E-02
4.21770000E-01	5.46681633E-02	1.06698784E-02
4.22270000E-01	3.82744898E-02	1.07660920E-02
4.22780000E-01	3.82863265E-02	1.07810793E-02
4.23290000E-01	6.14595918E-02	1.08218745E-02
4.23790000E-01	3.72071429E-02	1.09617054E-02
4.24300000E-01	4.90324490E-02	1.09305607E-02
4.24810000E-01	4.61295918E-02	1.09937211E-02
4.25310000E-01	3.21587755E-02	1.11011314E-02
4.25820000E-01	4.67414286E-02	1.12789262E-02
4.26320000E-01	3.63044898E-02	1.12537408E-02
4.26830000E-01	4.22140816E-02	1.13561703E-02
4.27340000E-01	4.20993878E-02	1.14258743E-02
4.27840000E-01	4.18461224E-02	1.14348271E-02
4.28350000E-01	3.97822449E-02	1.15532680E-02
4.28860000E-01	4.94926531E-02	1.16504984E-02
4.29360000E-01	5.03224490E-02	1.18079103E-02
4.29870000E-01	3.88330612E-02	1.17809984E-02
4.30370000E-01	2.97977551E-02	1.19079344E-02
4.30880000E-01	3.24561224E-02	1.19424193E-02
4.31390000E-01	5.15463265E-02	1.21133931E-02
4.31890000E-01	3.50757143E-02	1.21601705E-02
4.32400000E-01	4.73230612E-02	1.22988704E-02
4.32910000E-01	5.12679592E-02	1.25523152E-02
4.33410000E-01	3.87595918E-02	1.23274894E-02
4.33920000E-01	4.44673469E-02	1.24603646E-02
4.34430000E-01	4.48397959E-02	1.27230416E-02
4.34930000E-01	2.98361224E-02	1.28606430E-02
4.35440000E-01	3.43959184E-02	1.27526557E-02
4.35940000E-01	4.40457143E-02	1.30048725E-02
4.36450000E-01	5.73283673E-02	1.30133644E-02
4.36960000E-01	4.10783673E-02	1.31222661E-02
4.37460000E-01	4.80493878E-02	1.32243573E-02
4.37970000E-01	4.23687755E-02	1.34040459E-02
4.38480000E-01	3.92928571E-02	1.34446763E-02
4.38980000E-01	5.74153061E-02	1.35548887E-02
4.39490000E-01	4.87204082E-02	1.37195080E-02
4.39990000E-01	4.49832653E-02	1.38434892E-02
