## Supplementary material for "Disordered proteins interact with the chemical environment to tune their protective function during drying": File S1: 10S Fit - 4.csv

#q**2_data	ln(I(q))_data	error_data	q**2_fit	ln(I(q))_fit	normalized_residual
0.00015425640000000002	-1.3372974145218948	1.9672125713361872	0.00027126089999999993	0.8209109440108046	-0.0013285760793964175
0.00016692639999999997	0.07907181189133877	5.811928806806514	0.0002883204	0.8123135893369897	-0.06766429243761332
0.00018036489999999998	0.41697628621184857	21.505791072860262	0.00030555039999999995	0.80363030899291	0.21917426153940342
0.00019432359999999998	0.8091166927763175	3.1363909263430076	0.00032364009999999996	0.794513771764802	-0.030207212152564764
0.0002085136	0.7231136666774152	1.8151309229155066	0.00034224999999999994	0.7851350730488826	-0.06774512982356568
0.0002235025	0.8307583638840288	0.9359725187762091	0.000361	0.775685769134112	0.1855799451399468
0.00023901159999999998	0.8087392444563171	0.718497651443101	0.0003806401	0.7657878878638995	-0.4088288468438207
0.00025472159999999995	0.8476153628351095	0.5678994153077321	0.00040080039999999996	0.7556278451058756	-0.32390756258860454
0.00027126089999999993	0.8205737277280286	0.4684028183619696	0.0004210704	0.7454125176204143	0.008489181305408818
0.0002883204	0.7968574172562045	0.3285979933397921	0.0004422609	0.7347332923080973	0.3508469950901238
0.00030555039999999995	0.8429375523312694	0.25381781894578653	0.0004639716	0.7237919055079688	-0.1553492334525366
0.00032364009999999996	0.7904176831299844	0.22842435092387672	0.0004857616	0.7128105544518167	0.16188292182386899
0.00034224999999999994	0.7771316845212634	0.17934242397934458	0.0005085025	0.7013499850973952	-0.7020505182826828
0.000361	0.7934128706069993	0.13559969103172614	0.0005317636000000001	0.6896272542551621	0.4041103575660127
0.0003806401	0.7320317891594955	0.11813968839476989	0.0005550736000000001	0.6778798796283194	-0.1846053448834867
0.00040080039999999996	0.7337863343658557	0.09552272180875554	0.0005793649	0.6656379662317933	0.6189955828134792
0.0004210704	0.7458951024637194	0.08256780059676017	0.0006041764	0.6531338913474557	-0.4154312300628687
0.0004422609	0.7523781776147018	0.06743130838152354	0.0006295081	0.6403676549753068	-0.02284258836491819
0.0004639716	0.7173206925872713	0.05684704165731803	0.0006548481000000001	0.6275972357112914	0.2125913492999305
0.0004857616	0.7189685753481131	0.05029225147580941	0.0006812100000000001	0.6143118167848494	-0.13083029463681392
0.0005085025	0.6763541079076351	0.041655905065502964	0.0007080921	0.6007642363705958	1.458693393997059
0.0005317636000000001	0.7014117100600444	0.03803996633441281	0.0007349520999999999	0.58722779353589	-2.0238789352212625
0.0005550736000000001	0.6727709888071163	0.03560410047257523	0.0007628644	0.5731610305673434	0.5458470264594876
0.0005793649	0.6807704943860023	0.029161479245077927
0.0006041764	0.6433117913330706	0.02767466361511691
0.0006295081	0.6398678099649171	0.024446908143396114
0.0006548481000000001	0.631888825789695	0.023643143085074973
0.0006812100000000001	0.6117261592818037	0.021882152863085928
0.0007080921	0.6277730463950325	0.020187040030254517
0.0007349520999999999	0.5492374560171502	0.01976344630441621
0.0007628644	0.5827758316198287	0.018515755357216022
0.0007912968999999999	0.5359418383316927	0.0187710523873734
0.0008196769	0.5434523926512494	0.01761446080388048
0.0008491395999999999	0.5163728653321454	0.018095329510164886
