## Supplementary material for "Disordered proteins interact with the chemical environment to tune their protective function during drying": File S1: 10T - 4.csv

Q	I(Q)	Error
1.14000000E-02	-1.91199939E+00	7.30812778E+00
1.19100000E-02	-1.49364286E+00	6.60812728E+00
1.24200000E-02	-2.74780612E-01	5.63249387E+00
1.29200000E-02	1.07469429E+00	3.38324657E+00
1.34300000E-02	1.36338265E+00	2.75157647E+00
1.39400000E-02	1.68682796E+00	2.10086909E+00
1.44400000E-02	1.72530653E+00	1.47713559E+00
1.49500000E-02	1.73942571E+00	1.30305522E+00
1.54600000E-02	2.01484000E+00	1.04489047E+00
1.59600000E-02	2.00346592E+00	7.68046516E-01
1.64700000E-02	1.88646878E+00	5.74598214E-01
1.69800000E-02	1.87417755E+00	5.05840119E-01
1.74800000E-02	1.88003531E+00	4.13748061E-01
1.79900000E-02	1.89188592E+00	2.97699784E-01
1.85000000E-02	1.81257224E+00	2.54381791E-01
1.90000000E-02	1.85693367E+00	2.09364184E-01
1.95100000E-02	1.85490286E+00	1.71453593E-01
2.00200000E-02	1.81579286E+00	1.39568088E-01
2.05200000E-02	1.80817612E+00	1.18668059E-01
2.10300000E-02	1.75060184E+00	1.05909084E-01
2.15400000E-02	1.74327796E+00	8.51419751E-02
2.20400000E-02	1.67473122E+00	7.70858934E-02
2.25500000E-02	1.78421122E+00	6.94444995E-02
2.30600000E-02	1.68745408E+00	5.92449485E-02
2.35600000E-02	1.66831041E+00	5.39956983E-02
2.40700000E-02	1.65745980E+00	4.80517059E-02
2.45800000E-02	1.67168592E+00	4.50797911E-02
2.50900000E-02	1.64074735E+00	4.10136084E-02
2.55900000E-02	1.59451959E+00	3.77582718E-02
2.61000000E-02	1.53397306E+00	3.58909103E-02
2.66100000E-02	1.57242878E+00	3.42530865E-02
2.71100000E-02	1.51967000E+00	3.25000599E-02
2.76200000E-02	1.48315776E+00	3.15053196E-02
2.81300000E-02	1.53355347E+00	3.09632481E-02
2.86300000E-02	1.43674184E+00	2.96717198E-02
2.91400000E-02	1.44562082E+00	2.97278176E-02
2.96500000E-02	1.40689816E+00	2.90551370E-02
3.01500000E-02	1.41066531E+00	2.82386737E-02
3.06600000E-02	1.36562878E+00	2.84865093E-02
3.11700000E-02	1.34769102E+00	2.72454224E-02
3.16700000E-02	1.34955204E+00	2.72978029E-02
3.21800000E-02	1.32296469E+00	2.72455077E-02
3.26900000E-02	1.27251816E+00	2.65586526E-02
3.31900000E-02	1.26608796E+00	2.65406040E-02
3.37000000E-02	1.24969755E+00	2.56349564E-02
3.42100000E-02	1.23963776E+00	2.56202330E-02
3.47100000E-02	1.22063939E+00	2.52861298E-02
3.52200000E-02	1.23138673E+00	2.49900426E-02
3.57300000E-02	1.15827204E+00	2.45103490E-02
3.62300000E-02	1.17433571E+00	2.44523862E-02
3.67400000E-02	1.13479796E+00	2.41526048E-02
3.72500000E-02	1.14419388E+00	2.37648195E-02
3.77500000E-02	1.13638878E+00	2.36265718E-02
3.82600000E-02	1.07048612E+00	2.30442576E-02
3.87700000E-02	1.09338592E+00	2.28631443E-02
3.92700000E-02	1.06144061E+00	2.26255636E-02
3.97800000E-02	1.05966714E+00	2.20664800E-02
4.02900000E-02	1.03316408E+00	2.23050498E-02
4.08000000E-02	1.03585204E+00	2.18884081E-02
4.13000000E-02	1.01162102E+00	2.15730486E-02
4.18100000E-02	9.62296939E-01	2.16577777E-02
4.23200000E-02	9.59857959E-01	2.10954867E-02
4.28200000E-02	9.15276122E-01	2.11594442E-02
4.33300000E-02	9.32203265E-01	2.07451754E-02
4.38400000E-02	9.13674898E-01	2.07436757E-02
4.43400000E-02	8.96660000E-01	2.06176828E-02
4.48500000E-02	8.73625714E-01	2.02386413E-02
4.53600000E-02	8.74502857E-01	2.02695341E-02
4.58600000E-02	8.71610000E-01	1.97898402E-02
4.63700000E-02	8.41763878E-01	1.99736139E-02
4.68800000E-02	8.21136531E-01	1.96833035E-02
4.73800000E-02	8.10151429E-01	1.94971071E-02
4.78900000E-02	7.98042449E-01	1.92438013E-02
4.84000000E-02	7.95463878E-01	1.90272195E-02
4.89000000E-02	7.93242449E-01	1.90310872E-02
4.94100000E-02	7.50517347E-01	1.90897330E-02
4.99200000E-02	7.50937551E-01	1.85222380E-02
5.04200000E-02	7.27139796E-01	1.81857677E-02
5.09300000E-02	7.30931633E-01	1.81660763E-02
5.14400000E-02	6.99968163E-01	1.79129207E-02
5.19400000E-02	7.10679388E-01	1.77143922E-02
5.24500000E-02	6.93442041E-01	1.77935007E-02
5.29600000E-02	6.92028163E-01	1.73258575E-02
5.34600000E-02	6.59239592E-01	1.73501685E-02
5.39700000E-02	6.70352245E-01	1.73787113E-02
5.44800000E-02	6.60369184E-01	1.72144339E-02
5.49800000E-02	6.68969184E-01	1.72518143E-02
5.54900000E-02	6.38446122E-01	1.67918726E-02
5.60000000E-02	6.48901224E-01	1.68879017E-02
5.65000000E-02	6.10836327E-01	1.69244180E-02
5.70100000E-02	6.18865102E-01	1.66083019E-02
5.75200000E-02	6.18524082E-01	1.67026673E-02
5.80300000E-02	5.70520816E-01	1.63933185E-02
5.85300000E-02	6.00509388E-01	1.62671566E-02
5.90400000E-02	5.89289388E-01	1.64206109E-02
5.95500000E-02	5.80554286E-01	1.61249364E-02
6.00500000E-02	5.51633878E-01	1.59009277E-02
6.05600000E-02	5.56686122E-01	1.59990444E-02
6.10700000E-02	5.47115102E-01	1.59441628E-02
6.15700000E-02	5.40575306E-01	1.57784703E-02
6.20800000E-02	5.40935306E-01	1.56841398E-02
6.25900000E-02	5.07375918E-01	1.54465206E-02
6.30900000E-02	5.00430204E-01	1.54823514E-02
6.36000000E-02	5.06283265E-01	1.54852308E-02
6.41100000E-02	4.97072245E-01	1.52836184E-02
6.46100000E-02	4.96323061E-01	1.52936191E-02
6.51200000E-02	4.95093469E-01	1.50716375E-02
6.56300000E-02	4.69003878E-01	1.50052017E-02
6.61300000E-02	4.82818980E-01	1.49994145E-02
6.66400000E-02	4.62710408E-01	1.48359581E-02
6.71500000E-02	4.71692857E-01	1.47874830E-02
6.76500000E-02	4.66868367E-01	1.46003662E-02
6.81600000E-02	4.53716327E-01	1.47103134E-02
6.86700000E-02	4.23370000E-01	1.44436386E-02
6.91700000E-02	4.49383061E-01	1.44384645E-02
6.96800000E-02	4.28218980E-01	1.44126296E-02
7.01900000E-02	4.25947755E-01	1.41828372E-02
7.06900000E-02	4.11942857E-01	1.41917977E-02
7.12000000E-02	4.02027551E-01	1.41899792E-02
7.17100000E-02	4.04818367E-01	1.40677574E-02
7.22100000E-02	4.06623878E-01	1.40422916E-02
7.27200000E-02	4.17515306E-01	1.38263723E-02
7.32300000E-02	3.72386531E-01	1.39796689E-02
7.37300000E-02	3.92798980E-01	1.36622536E-02
7.42400000E-02	3.89111224E-01	1.36675794E-02
7.47500000E-02	3.67763265E-01	1.35962308E-02
7.52600000E-02	3.68891837E-01	1.36121654E-02
7.57600000E-02	3.67552449E-01	1.34798969E-02
7.62700000E-02	3.67380816E-01	1.34005752E-02
7.67800000E-02	3.52197143E-01	1.34018515E-02
7.72800000E-02	3.59846327E-01	1.30309391E-02
7.77900000E-02	3.46305102E-01	1.30788609E-02
7.83000000E-02	3.38018571E-01	1.30440930E-02
7.88000000E-02	3.42495102E-01	1.30463871E-02
7.93100000E-02	3.43853061E-01	1.28823960E-02
7.98200000E-02	3.30443469E-01	1.27447560E-02
8.03200000E-02	3.39125918E-01	1.30463877E-02
8.08300000E-02	3.25514490E-01	1.30196532E-02
8.13400000E-02	3.10823878E-01	1.30200852E-02
8.18400000E-02	3.16830000E-01	1.32213338E-02
8.23500000E-02	3.12454694E-01	1.30127311E-02
8.28600000E-02	3.02364490E-01	1.30839425E-02
8.33600000E-02	3.00466327E-01	1.32308621E-02
8.38700000E-02	3.07354490E-01	1.32347489E-02
8.43800000E-02	3.00269592E-01	1.30292122E-02
8.48800000E-02	2.91234082E-01	1.29843822E-02
8.53900000E-02	3.00824490E-01	1.30760261E-02
8.59000000E-02	2.75222041E-01	1.30580483E-02
8.64000000E-02	2.87582857E-01	1.30759851E-02
8.69100000E-02	2.78427755E-01	1.29981371E-02
8.74200000E-02	2.80151429E-01	1.29617926E-02
8.79200000E-02	2.90116531E-01	1.28697483E-02
8.84300000E-02	2.76026122E-01	1.29886196E-02
8.89400000E-02	2.89713878E-01	1.30042708E-02
8.94400000E-02	2.75162653E-01	1.28735866E-02
8.99500000E-02	2.66030816E-01	1.30747302E-02
9.04600000E-02	2.63765714E-01	1.33356284E-02
9.09600000E-02	2.67622653E-01	1.32410947E-02
9.14700000E-02	2.58792653E-01	1.32981401E-02
9.19800000E-02	2.61546735E-01	1.32524671E-02
9.24800000E-02	2.56992449E-01	1.30322546E-02
9.29900000E-02	2.52488571E-01	1.30267054E-02
9.35000000E-02	2.54963878E-01	1.27937325E-02
9.40100000E-02	2.57753265E-01	1.28254635E-02
9.45100000E-02	2.53210816E-01	1.28013508E-02
9.50200000E-02	2.32893673E-01	1.26868491E-02
9.55300000E-02	2.37165918E-01	1.27369665E-02
9.60300000E-02	2.39103673E-01	1.26512306E-02
9.65400000E-02	2.25346122E-01	1.24849678E-02
9.70500000E-02	2.47563878E-01	1.25530456E-02
9.75500000E-02	2.36202653E-01	1.25550412E-02
9.80600000E-02	2.42436939E-01	1.24939006E-02
9.85700000E-02	2.24643673E-01	3.03849645E-01
9.90700000E-02	2.24104082E-01	1.24557059E-02
9.95800000E-02	2.18664286E-01	1.23755530E-02
1.00090000E-01	2.28349184E-01	1.23828006E-02
1.00590000E-01	2.32817551E-01	1.22958315E-02
1.01100000E-01	2.13841224E-01	1.22126567E-02
1.01610000E-01	2.19472449E-01	1.18602148E-02
1.02110000E-01	2.16256939E-01	1.17598860E-02
1.02620000E-01	2.11219184E-01	1.17127412E-02
1.03130000E-01	2.19734286E-01	1.18318281E-02
1.03630000E-01	2.06464898E-01	1.18955802E-02
1.04140000E-01	2.02325918E-01	1.18769638E-02
1.04650000E-01	2.02641429E-01	1.20319341E-02
1.05150000E-01	1.96879184E-01	1.20190124E-02
1.05660000E-01	2.10924286E-01	1.18435617E-02
1.06170000E-01	1.99222041E-01	1.16475789E-02
1.06670000E-01	2.02971633E-01	1.15361859E-02
1.07180000E-01	1.98911224E-01	1.14689190E-02
1.07690000E-01	1.80192449E-01	1.13734001E-02
1.08190000E-01	1.90804898E-01	1.12575070E-02
1.08700000E-01	1.81391020E-01	1.11560726E-02
1.09210000E-01	2.00748980E-01	1.10410678E-02
1.09710000E-01	2.05901837E-01	1.11654976E-02
1.10220000E-01	1.84736122E-01	1.10792607E-02
1.10730000E-01	1.75778367E-01	1.09706919E-02
1.11230000E-01	1.86028980E-01	1.08880468E-02
1.11740000E-01	1.85530204E-01	1.08590892E-02
1.12250000E-01	1.79506122E-01	1.08636253E-02
1.12750000E-01	1.77905714E-01	1.08256285E-02
1.13260000E-01	1.78430408E-01	1.07670852E-02
1.13770000E-01	1.70751020E-01	1.05697749E-02
1.14280000E-01	1.80324490E-01	1.06715467E-02
1.14780000E-01	1.70363265E-01	1.05995748E-02
1.15290000E-01	1.89348776E-01	1.04544374E-02
1.15800000E-01	1.76557551E-01	1.04636076E-02
1.16300000E-01	1.69326735E-01	1.03731358E-02
1.16810000E-01	1.84829388E-01	1.03724212E-02
1.17320000E-01	1.70699388E-01	1.02937180E-02
1.17820000E-01	1.56760000E-01	1.03064123E-02
1.18330000E-01	1.66911020E-01	1.01951847E-02
1.18840000E-01	1.75437551E-01	1.01474227E-02
1.19340000E-01	1.65912041E-01	1.01160041E-02
1.19850000E-01	1.52294082E-01	1.00964625E-02
1.20360000E-01	1.52876735E-01	1.00359225E-02
1.20860000E-01	1.69129592E-01	9.97723418E-03
1.21370000E-01	1.63028163E-01	9.94865407E-03
1.21880000E-01	1.58214082E-01	9.95309259E-03
1.22380000E-01	1.47029796E-01	9.82405437E-03
1.22890000E-01	1.51183878E-01	9.86484215E-03
1.23400000E-01	1.51367755E-01	9.78450048E-03
1.23900000E-01	1.56623673E-01	9.77484564E-03
1.24410000E-01	1.55825510E-01	9.77960396E-03
1.24920000E-01	1.49272653E-01	9.63957795E-03
1.25420000E-01	1.56816939E-01	9.66009618E-03
1.25930000E-01	1.46557347E-01	9.54467315E-03
1.26440000E-01	1.61619592E-01	9.61646831E-03
1.26940000E-01	1.43820408E-01	9.59436631E-03
1.27450000E-01	1.45369592E-01	9.46920890E-03
1.27960000E-01	1.56280612E-01	9.38570042E-03
1.28460000E-01	1.49024694E-01	9.34596396E-03
1.28970000E-01	1.39153265E-01	9.34985974E-03
1.29480000E-01	1.38782041E-01	9.38671364E-03
1.29980000E-01	1.43290408E-01	9.31587135E-03
1.30490000E-01	1.38983265E-01	9.20816822E-03
1.31000000E-01	1.31584286E-01	9.17562297E-03
1.31500000E-01	1.33600204E-01	9.13431969E-03
1.32010000E-01	1.28462857E-01	9.02725353E-03
1.32520000E-01	1.29743061E-01	9.11213725E-03
1.33020000E-01	1.35925510E-01	9.02334740E-03
1.33530000E-01	1.34388776E-01	9.01180880E-03
1.34040000E-01	1.44497959E-01	8.96973190E-03
1.34540000E-01	1.25652653E-01	8.95554571E-03
1.35050000E-01	1.31575306E-01	8.98723887E-03
1.35560000E-01	1.32354694E-01	8.89886150E-03
1.36060000E-01	1.26233265E-01	8.92897756E-03
1.36570000E-01	1.26320408E-01	8.93447194E-03
1.37080000E-01	1.23053469E-01	8.86326892E-03
1.37580000E-01	1.31928571E-01	8.81467264E-03
1.38090000E-01	1.30748776E-01	8.77973535E-03
1.38600000E-01	1.06922041E-01	8.78278209E-03
1.39110000E-01	1.32984286E-01	8.69855441E-03
1.39610000E-01	1.28117551E-01	8.67827357E-03
1.40120000E-01	1.25029592E-01	8.69170548E-03
1.40630000E-01	1.20345510E-01	8.62091326E-03
1.41130000E-01	1.22889592E-01	8.67488889E-03
1.41640000E-01	1.16136735E-01	8.67810977E-03
1.42150000E-01	1.20171224E-01	8.60840035E-03
1.42650000E-01	1.21371020E-01	8.54884621E-03
1.43160000E-01	1.11608571E-01	8.55602094E-03
1.43670000E-01	1.29274694E-01	8.56440795E-03
1.44170000E-01	1.07505918E-01	8.50233790E-03
1.44680000E-01	1.24383265E-01	8.51239598E-03
1.45190000E-01	1.15061633E-01	8.46632079E-03
1.45690000E-01	1.10892653E-01	8.42334135E-03
1.46200000E-01	1.20498367E-01	8.45201654E-03
1.46710000E-01	1.19262245E-01	8.47134345E-03
1.47210000E-01	1.13475306E-01	8.38018420E-03
1.47720000E-01	1.13733469E-01	8.35355176E-03
1.48230000E-01	1.00262857E-01	8.38842458E-03
1.48730000E-01	1.12372857E-01	8.35138965E-03
1.49240000E-01	1.03503673E-01	8.30630010E-03
1.49750000E-01	1.09667755E-01	8.28422369E-03
1.50250000E-01	1.06840612E-01	8.27607119E-03
1.50760000E-01	1.01795306E-01	8.26670469E-03
1.51270000E-01	1.15260408E-01	8.23235705E-03
1.51770000E-01	1.01614082E-01	8.19340295E-03
1.52280000E-01	9.93471429E-02	8.19017667E-03
1.52790000E-01	1.09674490E-01	8.16880366E-03
1.53290000E-01	9.87991837E-02	8.18420319E-03
1.53800000E-01	1.07080204E-01	8.18416599E-03
1.54310000E-01	1.03739184E-01	8.13622491E-03
1.54810000E-01	9.41595918E-02	8.08800929E-03
1.55320000E-01	8.75532653E-02	8.16802530E-03
1.55830000E-01	1.03777347E-01	8.03332462E-03
1.56330000E-01	9.07873469E-02	7.99491474E-03
1.56840000E-01	9.98769388E-02	7.94742075E-03
1.57350000E-01	1.03955918E-01	7.94934963E-03
1.57850000E-01	8.89046939E-02	7.93954250E-03
1.58360000E-01	9.27661224E-02	7.95834054E-03
1.58870000E-01	9.89618367E-02	7.95623804E-03
1.59370000E-01	9.77846939E-02	7.91398425E-03
1.59880000E-01	8.33561224E-02	7.83781583E-03
1.60390000E-01	9.51336735E-02	7.87982813E-03
1.60890000E-01	8.91473469E-02	7.90451606E-03
1.61400000E-01	9.67310204E-02	7.82565360E-03
1.61910000E-01	9.77573469E-02	7.82577571E-03
1.62410000E-01	9.64977551E-02	7.85716989E-03
1.62920000E-01	9.30487755E-02	7.79085166E-03
1.63430000E-01	9.67934694E-02	7.79561533E-03
1.63930000E-01	8.84138776E-02	7.81931433E-03
1.64440000E-01	9.11842857E-02	7.74434518E-03
1.64950000E-01	8.68512245E-02	7.75249901E-03
1.65450000E-01	9.25161224E-02	7.76613552E-03
1.65960000E-01	8.37777551E-02	7.71944659E-03
1.66470000E-01	8.09493878E-02	7.70651898E-03
1.66970000E-01	8.99257143E-02	7.63474931E-03
1.67480000E-01	9.06914286E-02	7.69177960E-03
1.67990000E-01	9.05434694E-02	7.68302429E-03
1.68490000E-01	8.22053061E-02	7.59750025E-03
1.69000000E-01	8.48112245E-02	7.65608832E-03
1.69510000E-01	8.61985714E-02	7.69016440E-03
1.70010000E-01	8.30212245E-02	7.74354369E-03
1.70520000E-01	8.89746939E-02	7.75301020E-03
1.71030000E-01	8.30138776E-02	7.83635089E-03
1.71530000E-01	8.47781633E-02	7.74667237E-03
1.72040000E-01	8.88755102E-02	7.80201722E-03
1.72550000E-01	8.88600000E-02	7.83423106E-03
1.73050000E-01	8.92961224E-02	7.82664658E-03
1.73560000E-01	8.79630612E-02	7.84729956E-03
1.74070000E-01	9.08112245E-02	7.78379170E-03
1.74570000E-01	7.04734694E-02	7.83995061E-03
1.75080000E-01	9.22487755E-02	7.84129958E-03
1.75590000E-01	8.39275510E-02	7.81873095E-03
1.76100000E-01	8.33791837E-02	7.88912490E-03
1.76600000E-01	7.34448980E-02	7.81339518E-03
1.77110000E-01	7.83138776E-02	7.82445602E-03
1.77620000E-01	7.88932653E-02	7.84951156E-03
1.78120000E-01	7.85987755E-02	7.88380175E-03
1.78630000E-01	7.69324490E-02	7.83172426E-03
1.79140000E-01	8.20691837E-02	7.79881514E-03
1.79640000E-01	7.59130612E-02	7.82805551E-03
1.80150000E-01	7.77395918E-02	7.89865942E-03
1.80660000E-01	8.17259184E-02	7.98021048E-03
1.81160000E-01	8.07157143E-02	7.98614009E-03
1.81670000E-01	7.24242857E-02	8.02030977E-03
1.82180000E-01	6.39616327E-02	7.97338582E-03
1.82680000E-01	8.17824490E-02	7.99538126E-03
1.83190000E-01	7.21202041E-02	8.05798515E-03
1.83700000E-01	8.16148980E-02	8.04907224E-03
1.84200000E-01	7.64387755E-02	8.09214862E-03
1.84710000E-01	7.17334694E-02	8.18689844E-03
1.85220000E-01	7.88677551E-02	8.15708247E-03
1.85720000E-01	7.91540816E-02	8.21859214E-03
1.86230000E-01	6.85697959E-02	8.15657978E-03
1.86740000E-01	7.28071429E-02	8.21282132E-03
1.87240000E-01	7.57630612E-02	8.24889301E-03
1.87750000E-01	7.31653061E-02	8.25098403E-03
1.88260000E-01	7.37361224E-02	8.26830715E-03
1.88760000E-01	6.63297959E-02	8.22662999E-03
1.89270000E-01	6.10475510E-02	8.27013404E-03
1.89780000E-01	7.66873469E-02	8.29721477E-03
1.90280000E-01	7.67353061E-02	8.34716751E-03
1.90790000E-01	6.78006122E-02	8.31189704E-03
1.91300000E-01	7.58363265E-02	8.37792216E-03
1.91800000E-01	5.48285714E-02	8.36776664E-03
1.92310000E-01	7.30681633E-02	8.30279616E-03
1.92820000E-01	5.71022449E-02	8.37698476E-03
1.93320000E-01	6.84804082E-02	8.37917464E-03
1.93830000E-01	5.61106122E-02	8.37110926E-03
1.94340000E-01	6.92438776E-02	8.41480382E-03
1.94840000E-01	7.46710204E-02	8.43314431E-03
1.95350000E-01	7.70840816E-02	8.40851281E-03
1.95860000E-01	6.60746939E-02	8.44974213E-03
1.96360000E-01	6.84187755E-02	8.41607144E-03
1.96870000E-01	6.91071429E-02	8.44531654E-03
1.97380000E-01	6.96726531E-02	8.48534744E-03
1.97880000E-01	5.82506122E-02	8.41170269E-03
1.98390000E-01	5.46395918E-02	8.46944607E-03
1.98900000E-01	6.54995918E-02	8.42633910E-03
1.99400000E-01	6.06710204E-02	8.47009085E-03
1.99910000E-01	6.01714286E-02	8.50093733E-03
2.00420000E-01	5.95597959E-02	8.49059777E-03
2.00920000E-01	7.21769388E-02	8.48263723E-03
2.01430000E-01	6.52865306E-02	8.49310047E-03
2.01940000E-01	7.41087755E-02	8.49750875E-03
2.02440000E-01	5.82069388E-02	8.50406514E-03
2.02950000E-01	5.74993878E-02	8.49758325E-03
2.03460000E-01	6.31497959E-02	8.52425282E-03
2.03960000E-01	6.98704082E-02	8.53352690E-03
2.04470000E-01	5.64675510E-02	8.55343277E-03
2.04980000E-01	7.31663265E-02	8.54215178E-03
2.05480000E-01	6.32622449E-02	8.54433205E-03
2.05990000E-01	6.36985714E-02	8.56731579E-03
2.06500000E-01	6.26877551E-02	8.53800402E-03
2.07000000E-01	5.74087755E-02	8.53409471E-03
2.07510000E-01	6.04383673E-02	8.45433638E-03
2.08020000E-01	4.80104082E-02	8.45926175E-03
2.08520000E-01	6.30681633E-02	8.39739349E-03
2.09030000E-01	6.98073469E-02	8.44615857E-03
2.09540000E-01	5.87204082E-02	8.49300585E-03
2.10040000E-01	6.60028571E-02	8.46244884E-03
2.10550000E-01	5.77891837E-02	8.45512986E-03
2.11060000E-01	5.80975510E-02	8.50799467E-03
2.11560000E-01	5.74381633E-02	8.51380243E-03
2.12070000E-01	6.12579592E-02	8.45799288E-03
2.12580000E-01	6.34477551E-02	8.43957579E-03
2.13080000E-01	6.04342857E-02	8.45424321E-03
2.13590000E-01	5.41134694E-02	8.47880931E-03
2.14100000E-01	5.27240816E-02	8.46747676E-03
2.14600000E-01	5.92553061E-02	8.46698850E-03
2.15110000E-01	4.86830612E-02	8.42317466E-03
2.15620000E-01	6.42981633E-02	8.43068908E-03
2.16120000E-01	6.10995918E-02	8.39028990E-03
2.16630000E-01	6.51904082E-02	8.44937015E-03
2.17140000E-01	6.13340816E-02	8.38029269E-03
2.17640000E-01	5.37502041E-02	8.35892583E-03
2.18150000E-01	5.09438776E-02	8.37061043E-03
2.18660000E-01	6.03777551E-02	8.37005254E-03
2.19160000E-01	6.66465306E-02	8.40005141E-03
2.19670000E-01	5.70802041E-02	8.31876508E-03
2.20180000E-01	5.87136735E-02	8.30335135E-03
2.20680000E-01	4.82787755E-02	8.32015924E-03
2.21190000E-01	6.00418367E-02	8.30297347E-03
2.21700000E-01	4.39200000E-02	8.31715906E-03
2.22200000E-01	6.27246939E-02	8.25949157E-03
2.22710000E-01	6.45771429E-02	8.23439044E-03
2.23220000E-01	6.09081633E-02	8.23226408E-03
2.23720000E-01	6.16189796E-02	8.21408983E-03
2.24230000E-01	5.08091837E-02	8.20741694E-03
2.24740000E-01	4.11640816E-02	8.15269787E-03
2.25240000E-01	5.27877551E-02	8.14506847E-03
2.25750000E-01	5.73420408E-02	8.15948110E-03
2.26260000E-01	5.45569388E-02	8.13927956E-03
2.26760000E-01	4.58828571E-02	8.11487901E-03
2.27270000E-01	5.66216327E-02	8.01111503E-03
2.27780000E-01	5.92381633E-02	8.04786087E-03
2.28280000E-01	5.47948980E-02	8.01267211E-03
2.28790000E-01	5.62040816E-02	8.00748482E-03
2.29300000E-01	5.39646939E-02	7.98766067E-03
2.29800000E-01	5.15653061E-02	7.96723527E-03
2.30310000E-01	5.11583673E-02	7.92145190E-03
2.30820000E-01	5.63651020E-02	7.94772786E-03
2.31320000E-01	4.57612245E-02	7.91005522E-03
2.31830000E-01	4.74371429E-02	7.85266443E-03
2.32340000E-01	5.97351020E-02	7.81679602E-03
2.32840000E-01	5.06359184E-02	7.80229248E-03
2.33350000E-01	4.15291837E-02	7.72408863E-03
2.33860000E-01	5.06514286E-02	7.71125840E-03
2.34360000E-01	4.02808163E-02	7.71432637E-03
2.34870000E-01	5.51253061E-02	7.70457239E-03
2.35380000E-01	4.85438776E-02	7.70283036E-03
2.35880000E-01	5.21322449E-02	7.69362833E-03
2.36390000E-01	5.69883673E-02	7.69750570E-03
2.36900000E-01	4.60130612E-02	7.61082397E-03
2.37400000E-01	3.43312245E-02	7.66010617E-03
2.37910000E-01	5.18404082E-02	7.62752644E-03
2.38420000E-01	5.61710204E-02	7.64648398E-03
2.38920000E-01	5.51857143E-02	7.59122963E-03
2.39430000E-01	4.55600000E-02	7.54305139E-03
2.39940000E-01	4.84048980E-02	7.60280675E-03
2.40440000E-01	4.47634694E-02	7.55146526E-03
2.40950000E-01	4.61646939E-02	7.51353746E-03
2.41450000E-01	4.50469388E-02	7.53877647E-03
2.41960000E-01	5.45257143E-02	7.47839706E-03
2.42470000E-01	3.97969388E-02	7.46716538E-03
2.42970000E-01	4.50912245E-02	7.46962182E-03
2.43480000E-01	5.49771429E-02	7.49628759E-03
2.43990000E-01	5.01306122E-02	7.42455860E-03
2.44490000E-01	5.54604082E-02	7.43954477E-03
2.45000000E-01	4.90432653E-02	7.42110442E-03
2.45510000E-01	4.21695918E-02	7.37676048E-03
2.46010000E-01	5.06171429E-02	7.37424345E-03
2.46520000E-01	5.07202041E-02	7.40892822E-03
2.47030000E-01	4.05338776E-02	7.39955494E-03
2.47530000E-01	4.49363265E-02	7.33650962E-03
2.48040000E-01	4.60746939E-02	7.35731998E-03
2.48550000E-01	4.75677551E-02	7.31772195E-03
2.49050000E-01	4.46816327E-02	7.28171635E-03
2.49560000E-01	4.39455102E-02	7.31065872E-03
2.50070000E-01	5.01020408E-02	7.29126610E-03
2.50570000E-01	3.77106122E-02	7.27706075E-03
2.51080000E-01	4.46367347E-02	7.20618859E-03
2.51590000E-01	3.94438776E-02	7.24462164E-03
2.52090000E-01	4.38589796E-02	7.21399094E-03
2.52600000E-01	4.73900000E-02	7.19534118E-03
2.53110000E-01	4.79765306E-02	7.16481668E-03
2.53610000E-01	4.81816327E-02	7.17822334E-03
2.54120000E-01	4.03791837E-02	7.13909828E-03
2.54630000E-01	4.74520408E-02	7.12403353E-03
2.55130000E-01	3.86530612E-02	7.15491004E-03
2.55640000E-01	4.39344898E-02	7.14225986E-03
2.56150000E-01	5.00748980E-02	7.06364000E-03
2.56650000E-01	3.62877551E-02	7.10731947E-03
2.57160000E-01	4.44361224E-02	7.07903604E-03
2.57670000E-01	4.75038776E-02	7.02901542E-03
2.58170000E-01	3.33844898E-02	6.99341435E-03
2.58680000E-01	4.59032653E-02	6.97012915E-03
2.59190000E-01	4.42022449E-02	6.96174311E-03
2.59690000E-01	4.42385714E-02	6.95051711E-03
2.60200000E-01	4.89981633E-02	6.93844487E-03
2.60710000E-01	4.75983673E-02	6.92904332E-03
2.61210000E-01	4.33224490E-02	6.93180716E-03
2.61720000E-01	3.43055102E-02	6.91771158E-03
2.62230000E-01	3.69428571E-02	6.92496737E-03
2.62730000E-01	3.16671429E-02	6.91914966E-03
2.63240000E-01	4.29685714E-02	6.88788109E-03
2.63750000E-01	4.71087755E-02	6.87073139E-03
2.64250000E-01	3.81495918E-02	6.88730425E-03
2.64760000E-01	3.96461224E-02	6.86547869E-03
2.65270000E-01	4.08583673E-02	6.83577033E-03
2.65770000E-01	4.02006122E-02	6.81770908E-03
2.66280000E-01	3.49820408E-02	6.85414871E-03
2.66790000E-01	4.70689796E-02	6.82257768E-03
2.67290000E-01	3.93369388E-02	6.79978431E-03
2.67800000E-01	4.42483673E-02	6.82327633E-03
2.68310000E-01	4.24865306E-02	6.75940973E-03
2.68810000E-01	4.49575510E-02	6.78409259E-03
2.69320000E-01	3.59710204E-02	6.76521005E-03
2.69830000E-01	3.50783673E-02	6.75777668E-03
2.70330000E-01	4.15487755E-02	6.76096022E-03
2.70840000E-01	3.43491837E-02	6.71582418E-03
2.71340000E-01	3.76651020E-02	6.74823274E-03
2.71850000E-01	4.25667347E-02	6.72415544E-03
2.72360000E-01	4.47653061E-02	6.69471207E-03
2.72860000E-01	4.23295918E-02	6.70554834E-03
2.73370000E-01	3.21955102E-02	6.71320288E-03
2.73880000E-01	3.88030612E-02	6.68401633E-03
2.74380000E-01	4.14514286E-02	6.68008223E-03
2.74890000E-01	3.05057143E-02	6.63444452E-03
2.75400000E-01	4.44216327E-02	6.63359587E-03
2.75900000E-01	3.93830612E-02	6.64328788E-03
2.76410000E-01	4.10179592E-02	6.64319417E-03
2.76920000E-01	3.00316327E-02	6.63608842E-03
2.77420000E-01	3.03375510E-02	6.58738791E-03
2.77930000E-01	4.13195918E-02	6.59961161E-03
2.78440000E-01	3.67518367E-02	6.61591278E-03
2.78940000E-01	3.84106122E-02	6.59738053E-03
2.79450000E-01	3.87138776E-02	6.57014226E-03
2.79960000E-01	3.95969388E-02	6.62520723E-03
2.80460000E-01	3.63583673E-02	6.59405815E-03
2.80970000E-01	4.05865306E-02	6.57019401E-03
2.81480000E-01	3.93259184E-02	6.58530173E-03
2.81980000E-01	3.43973469E-02	6.57616054E-03
2.82490000E-01	3.12846939E-02	6.57736792E-03
2.83000000E-01	3.30277551E-02	6.56873803E-03
2.83500000E-01	3.60616327E-02	6.54376127E-03
2.84010000E-01	3.62846939E-02	6.53163910E-03
2.84520000E-01	3.80685714E-02	6.45416227E-03
2.85020000E-01	4.10383673E-02	6.50338513E-03
2.85530000E-01	3.58853061E-02	6.51042910E-03
2.86040000E-01	2.90269388E-02	6.51479208E-03
2.86540000E-01	3.23400000E-02	6.50279734E-03
2.87050000E-01	4.17165306E-02	6.51297005E-03
2.87560000E-01	3.03971429E-02	6.50827877E-03
2.88060000E-01	3.11004082E-02	6.48781903E-03
2.88570000E-01	3.24459184E-02	6.50255589E-03
2.89080000E-01	4.11561224E-02	6.49944421E-03
2.89580000E-01	4.39312245E-02	6.52135685E-03
2.90090000E-01	3.34024490E-02	6.49344242E-03
2.90590000E-01	4.68795918E-02	6.53806284E-03
2.91100000E-01	3.20355102E-02	6.53277281E-03
2.91610000E-01	3.20155102E-02	6.49579998E-03
2.92110000E-01	3.25210204E-02	6.51808092E-03
2.92620000E-01	4.31867347E-02	6.55867559E-03
2.93130000E-01	3.14922449E-02	6.54849899E-03
2.93630000E-01	3.33461224E-02	6.54656809E-03
2.94140000E-01	2.72826531E-02	6.53802650E-03
2.94650000E-01	4.00926531E-02	6.54640435E-03
2.95150000E-01	3.56787755E-02	6.54439107E-03
2.95660000E-01	3.68038776E-02	6.52900814E-03
2.96170000E-01	4.10848980E-02	6.52836549E-03
2.96670000E-01	3.16042857E-02	6.48570244E-03
2.97180000E-01	2.85310204E-02	6.50039053E-03
2.97690000E-01	4.06042857E-02	6.53093543E-03
2.98190000E-01	3.31408163E-02	6.51566185E-03
2.98700000E-01	3.52234694E-02	6.45431354E-03
2.99210000E-01	3.17695918E-02	6.51309163E-03
2.99710000E-01	2.78761224E-02	6.49292256E-03
3.00220000E-01	3.70428571E-02	6.49810715E-03
3.00730000E-01	2.85561224E-02	6.46083561E-03
3.01230000E-01	3.10902041E-02	6.45999590E-03
3.01740000E-01	3.19148980E-02	6.50212364E-03
3.02250000E-01	3.90216327E-02	6.45406271E-03
3.02750000E-01	3.15144898E-02	6.44165799E-03
3.03260000E-01	3.52934694E-02	6.44488164E-03
3.03770000E-01	4.13787755E-02	6.41220991E-03
3.04270000E-01	2.48612245E-02	6.40752047E-03
3.04780000E-01	3.18546939E-02	6.39927736E-03
3.05290000E-01	3.16712245E-02	6.40628156E-03
3.05790000E-01	3.16544898E-02	6.38934741E-03
3.06300000E-01	3.22818367E-02	6.34748612E-03
3.06800000E-01	3.22797959E-02	6.33819632E-03
3.07310000E-01	3.52718367E-02	6.36317059E-03
3.07820000E-01	3.74173469E-02	6.31772174E-03
3.08320000E-01	3.59016327E-02	6.31247114E-03
3.08830000E-01	3.47589796E-02	6.30758402E-03
3.09340000E-01	3.36597959E-02	6.32691128E-03
3.09840000E-01	3.59820408E-02	6.41004621E-03
3.10350000E-01	2.53422449E-02	6.46338176E-03
3.10860000E-01	2.40781633E-02	6.54860359E-03
3.11360000E-01	1.94197959E-02	6.57574287E-03
3.11870000E-01	2.96189796E-02	6.60163902E-03
3.12380000E-01	3.04746939E-02	6.66559532E-03
3.12880000E-01	2.68030612E-02	6.68001760E-03
3.13390000E-01	2.69846939E-02	6.70100286E-03
3.13900000E-01	2.70330612E-02	6.73512859E-03
3.14400000E-01	2.80673469E-02	6.76627447E-03
3.14910000E-01	2.50638776E-02	6.76606463E-03
3.15420000E-01	2.24153061E-02	6.81248485E-03
3.15920000E-01	3.92161224E-02	6.83298691E-03
3.16430000E-01	3.26753061E-02	6.84817990E-03
3.16940000E-01	3.54932653E-02	6.88987517E-03
3.17440000E-01	3.23655102E-02	6.87158953E-03
3.17950000E-01	2.64104082E-02	6.92287074E-03
3.18450000E-01	4.17320408E-02	6.91824578E-03
3.18960000E-01	3.24842857E-02	6.94068644E-03
3.19470000E-01	4.03328571E-02	6.95930653E-03
3.19970000E-01	3.09573469E-02	6.91732188E-03
3.20480000E-01	2.44093878E-02	6.93953484E-03
3.20990000E-01	3.96930612E-02	6.94267407E-03
3.21490000E-01	2.77918367E-02	6.93788204E-03
3.22000000E-01	3.36783673E-02	6.92859303E-03
3.22510000E-01	3.25271429E-02	6.97397556E-03
3.23010000E-01	2.90857143E-02	6.93776314E-03
3.23520000E-01	3.88091837E-02	6.92005693E-03
3.24030000E-01	3.78816327E-02	6.93776814E-03
3.24530000E-01	2.32646939E-02	6.91045221E-03
3.25040000E-01	3.16228571E-02	6.93608330E-03
3.25550000E-01	2.67867347E-02	6.92839416E-03
3.26050000E-01	2.42518367E-02	6.95143193E-03
3.26560000E-01	3.00408163E-02	6.94466007E-03
3.27070000E-01	2.51640816E-02	6.92132010E-03
3.27570000E-01	2.32628571E-02	6.95332987E-03
3.28080000E-01	2.33938776E-02	6.93802809E-03
3.28590000E-01	3.75016327E-02	6.96076398E-03
3.29090000E-01	2.53491837E-02	6.98698135E-03
3.29600000E-01	3.10357143E-02	6.98527119E-03
3.30100000E-01	2.77369388E-02	7.00551242E-03
3.30610000E-01	2.55683673E-02	6.99843643E-03
3.31120000E-01	2.60610204E-02	7.02192018E-03
3.31620000E-01	3.99344898E-02	6.99897503E-03
3.32130000E-01	2.21175510E-02	7.02740413E-03
3.32640000E-01	2.08055102E-02	7.03908095E-03
3.33140000E-01	3.05100000E-02	7.07872094E-03
3.33650000E-01	2.19720408E-02	7.02565589E-03
3.34160000E-01	2.73214286E-02	7.06234883E-03
3.34660000E-01	2.85640816E-02	7.07513935E-03
3.35170000E-01	1.87689796E-02	7.05101627E-03
3.35680000E-01	2.07820408E-02	7.07577259E-03
3.36180000E-01	3.16834694E-02	7.06134445E-03
3.36690000E-01	1.87579592E-02	7.09206211E-03
3.37200000E-01	1.64857143E-02	7.09426485E-03
3.37700000E-01	2.15716327E-02	7.05752204E-03
3.38210000E-01	3.05181633E-02	7.10602419E-03
3.38720000E-01	2.29406122E-02	7.11322503E-03
3.39220000E-01	2.37110204E-02	7.13523712E-03
3.39730000E-01	3.04616327E-02	7.14741522E-03
3.40230000E-01	2.61312245E-02	7.12164189E-03
3.40740000E-01	2.70375510E-02	7.11690252E-03
3.41250000E-01	2.37640816E-02	7.16651939E-03
3.41750000E-01	2.79122449E-02	7.15082259E-03
3.42260000E-01	2.33663265E-02	7.15128421E-03
3.42770000E-01	2.13969388E-02	7.17034334E-03
3.43270000E-01	2.52493878E-02	7.11202487E-03
3.43780000E-01	2.71518367E-02	7.16528229E-03
3.44290000E-01	1.95267347E-02	7.13955475E-03
3.44790000E-01	3.83502041E-02	7.19006677E-03
3.45300000E-01	2.59108163E-02	7.18324940E-03
3.45810000E-01	2.26822449E-02	7.17867625E-03
3.46310000E-01	3.77802041E-02	7.20103854E-03
3.46820000E-01	2.09251020E-02	7.17220397E-03
3.47330000E-01	2.51230612E-02	7.17672559E-03
3.47830000E-01	2.87534694E-02	7.20880877E-03
3.48340000E-01	2.48314286E-02	7.20941809E-03
3.48840000E-01	2.65957143E-02	7.23886809E-03
3.49350000E-01	2.74275510E-02	7.21312674E-03
3.49860000E-01	2.47616327E-02	7.25391222E-03
3.50360000E-01	2.62189796E-02	7.25433982E-03
3.50870000E-01	2.51334694E-02	7.23698806E-03
3.51380000E-01	2.77346939E-02	7.21547197E-03
3.51880000E-01	1.69606122E-02	7.22120880E-03
3.52390000E-01	2.28208163E-02	7.22060752E-03
3.52900000E-01	1.92555102E-02	7.20707758E-03
3.53400000E-01	1.65146939E-02	7.21076055E-03
3.53910000E-01	3.06626531E-02	7.02009766E-03
3.54420000E-01	2.78367347E-02	6.98472146E-03
3.54920000E-01	2.58004082E-02	6.92929308E-03
3.55430000E-01	2.36651020E-02	6.93089457E-03
3.55940000E-01	2.19553061E-02	6.83635445E-03
3.56440000E-01	2.46197959E-02	6.79682169E-03
3.56950000E-01	1.89669388E-02	6.78805993E-03
3.57450000E-01	1.86220408E-02	6.83100869E-03
3.57960000E-01	1.74571429E-02	6.90653272E-03
3.58470000E-01	2.18671429E-02	6.91732888E-03
3.58970000E-01	3.66128571E-02	6.91747343E-03
3.59480000E-01	2.02097959E-02	6.93336723E-03
3.59990000E-01	2.77428571E-02	6.92004149E-03
3.60490000E-01	2.88153061E-02	6.93483589E-03
3.61000000E-01	1.91336735E-02	6.94643922E-03
3.61510000E-01	1.39895918E-02	6.94484037E-03
3.62010000E-01	2.47046939E-02	6.94886955E-03
3.62520000E-01	2.58624490E-02	7.00787975E-03
3.63030000E-01	2.22093878E-02	6.97242943E-03
3.63530000E-01	2.59646939E-02	7.02935762E-03
3.64040000E-01	1.74379592E-02	6.99831728E-03
3.64550000E-01	1.76797959E-02	7.01971919E-03
3.65050000E-01	2.34777551E-02	7.03863853E-03
3.65560000E-01	2.93640816E-02	7.06029963E-03
3.66060000E-01	3.20177551E-02	7.10306128E-03
3.66570000E-01	2.61973469E-02	7.07032986E-03
3.67080000E-01	1.39773469E-02	7.11988089E-03
3.67580000E-01	2.59418367E-02	7.15451602E-03
3.68090000E-01	2.27722449E-02	7.19685683E-03
3.68600000E-01	2.13873469E-02	7.28291927E-03
3.69100000E-01	7.58551020E-03	7.34493597E-03
3.69610000E-01	2.12836735E-02	7.34703001E-03
3.70120000E-01	1.62728571E-02	7.37650085E-03
3.70620000E-01	1.82177551E-02	7.39403885E-03
3.71130000E-01	2.69302041E-02	7.43723083E-03
3.71640000E-01	2.09242857E-02	7.43577805E-03
3.72140000E-01	2.07914286E-02	7.39613264E-03
3.72650000E-01	3.24991837E-02	7.41707773E-03
3.73150000E-01	1.24453061E-02	7.44952100E-03
3.73660000E-01	2.48018367E-02	7.46891431E-03
3.74170000E-01	1.12436735E-02	7.48902823E-03
3.74670000E-01	2.08475510E-02	7.53961587E-03
3.75180000E-01	2.90312245E-02	7.57627502E-03
3.75690000E-01	3.63348980E-02	7.60751542E-03
3.76190000E-01	2.39718367E-02	7.62118912E-03
3.76700000E-01	2.17051020E-02	7.65155447E-03
3.77210000E-01	2.39091837E-02	7.68724409E-03
3.77710000E-01	2.18985714E-02	7.71801279E-03
3.78220000E-01	2.24630612E-02	7.80321873E-03
3.78730000E-01	1.93867347E-02	7.80618756E-03
3.79230000E-01	2.27148980E-02	7.82695590E-03
3.79740000E-01	1.23414286E-02	7.85300097E-03
3.80240000E-01	2.14289796E-02	7.92223758E-03
3.80750000E-01	2.43359184E-02	7.92005623E-03
3.81260000E-01	2.96755102E-02	7.99084685E-03
3.81760000E-01	2.52744898E-02	7.99313165E-03
3.82270000E-01	1.88108163E-02	8.07247385E-03
3.82780000E-01	2.30912245E-02	8.05300400E-03
3.83280000E-01	1.97110204E-02	8.10266175E-03
3.83790000E-01	1.28553061E-02	8.11058369E-03
3.84300000E-01	3.28897959E-02	8.16189246E-03
3.84800000E-01	2.50353061E-02	8.17964811E-03
3.85310000E-01	1.97551020E-02	8.20539790E-03
3.85820000E-01	2.00906122E-02	8.24303808E-03
3.86320000E-01	1.88385714E-02	8.30172487E-03
3.86830000E-01	1.87675510E-02	8.27876710E-03
3.87330000E-01	1.76024490E-02	8.33840619E-03
3.87840000E-01	1.30348980E-02	8.36670804E-03
3.88350000E-01	1.09320408E-02	8.40001657E-03
3.88850000E-01	1.71761224E-02	8.43425507E-03
3.89360000E-01	2.86067347E-02	8.48159420E-03
3.89870000E-01	2.08667347E-02	8.54090288E-03
3.90370000E-01	2.14061224E-02	8.60523365E-03
3.90880000E-01	3.56844898E-02	8.54162447E-03
3.91390000E-01	2.28573469E-02	8.67944850E-03
3.91890000E-01	1.55863265E-02	8.70358705E-03
3.92400000E-01	2.92083673E-02	8.71478472E-03
3.92900000E-01	2.52787755E-02	8.75591872E-03
3.93410000E-01	2.52469388E-02	8.79232789E-03
3.93920000E-01	1.84391837E-02	8.85010036E-03
3.94420000E-01	1.81797959E-02	9.57134583E-03
3.94930000E-01	3.36642857E-02	8.91436472E-03
3.95440000E-01	1.71571429E-02	9.00875368E-03
3.95940000E-01	1.94765306E-02	8.98800268E-03
3.96450000E-01	2.85653061E-02	9.03235492E-03
3.96960000E-01	1.86485714E-02	9.07830579E-03
3.97460000E-01	1.41628571E-02	9.13145576E-03
3.97970000E-01	1.78955102E-02	9.10282682E-03
3.98470000E-01	6.28469388E-03	9.26266545E-03
3.98980000E-01	2.65812245E-02	9.24360062E-03
3.99490000E-01	2.58787755E-02	9.25972692E-03
3.99990000E-01	1.55922449E-02	9.27751663E-03
4.00500000E-01	2.42467347E-02	9.39902520E-03
4.01010000E-01	2.12600000E-02	9.37577968E-03
4.01510000E-01	2.39338776E-02	9.36418923E-03
4.02020000E-01	2.56300000E-02	9.52790832E-03
4.02530000E-01	2.62163265E-02	9.42139263E-03
4.03030000E-01	1.86857143E-02	9.44948652E-03
4.03540000E-01	1.98410204E-02	9.53629274E-03
4.04050000E-01	1.60289796E-02	9.59496508E-03
4.04550000E-01	3.06034694E-02	9.58899837E-03
4.05060000E-01	2.35510204E-02	9.60978957E-03
4.05560000E-01	2.07718367E-02	9.65323417E-03
4.06070000E-01	2.64502041E-02	9.65440882E-03
4.06580000E-01	2.45146939E-02	9.66493781E-03
4.07080000E-01	1.45989796E-02	9.72703371E-03
4.07590000E-01	2.07510204E-02	9.84707794E-03
4.08100000E-01	1.50908163E-02	9.76397368E-03
4.08600000E-01	1.99455102E-02	9.82256283E-03
4.09110000E-01	2.78163265E-02	9.84763222E-03
4.09620000E-01	1.24395918E-02	9.85970959E-03
4.10120000E-01	1.98797959E-02	9.82903099E-03
4.10630000E-01	2.75934694E-02	9.90573066E-03
4.11130000E-01	1.75281633E-02	9.97505754E-03
4.11640000E-01	1.48083673E-02	9.81679103E-03
4.12150000E-01	1.75938776E-02	9.84172036E-03
4.12650000E-01	2.51475510E-02	9.91277324E-03
4.13160000E-01	1.33008163E-02	9.90855065E-03
4.13670000E-01	1.48069388E-02	9.95174366E-03
4.14170000E-01	1.43157143E-02	9.96010125E-03
4.14680000E-01	2.45187755E-02	1.00254018E-02
4.15180000E-01	1.46730612E-02	1.00012400E-02
4.15690000E-01	1.17379592E-02	1.00034251E-02
4.16200000E-01	1.68332653E-02	1.00617203E-02
4.16700000E-01	1.48924490E-02	1.02326754E-02
4.17210000E-01	9.08632653E-03	1.00983420E-02
4.17720000E-01	6.64102041E-03	1.01860390E-02
4.18220000E-01	2.06883673E-02	1.02516533E-02
4.18730000E-01	3.05118367E-02	1.02562035E-02
4.19240000E-01	1.51971429E-02	1.02417289E-02
4.19740000E-01	3.25508163E-02	1.03740966E-02
4.20250000E-01	1.22657143E-02	1.04268561E-02
4.20750000E-01	1.96228571E-02	1.04420799E-02
4.21260000E-01	1.01871429E-02	1.05036942E-02
4.21770000E-01	1.93981633E-02	1.06339749E-02
4.22270000E-01	2.75151020E-02	1.07308386E-02
4.22780000E-01	1.72159184E-02	1.06677966E-02
4.23290000E-01	2.66093878E-02	1.07145069E-02
4.23790000E-01	8.51285714E-03	1.08892315E-02
4.24300000E-01	1.45846939E-02	1.08815743E-02
4.24810000E-01	2.01348980E-02	1.09506813E-02
4.25310000E-01	1.56618367E-02	1.10534872E-02
4.25820000E-01	8.46938776E-05	1.11770779E-02
4.26320000E-01	7.90795918E-03	1.11238818E-02
4.26830000E-01	1.21693878E-02	1.12506361E-02
4.27340000E-01	2.11532653E-02	1.13755671E-02
4.27840000E-01	7.58020408E-03	1.12982100E-02
4.28350000E-01	1.67595918E-02	1.14652189E-02
4.28860000E-01	1.84275510E-02	1.15837512E-02
4.29360000E-01	2.63087755E-02	1.18065501E-02
4.29870000E-01	1.85893878E-02	1.16253490E-02
4.30370000E-01	2.25689796E-02	1.18305533E-02
4.30880000E-01	1.40600000E-02	1.18752991E-02
4.31390000E-01	1.29885714E-02	1.20367553E-02
4.31890000E-01	1.49485714E-02	1.19563838E-02
4.32400000E-01	3.89816327E-03	1.22153401E-02
4.32910000E-01	1.67697959E-02	1.23985422E-02
4.33410000E-01	1.81814286E-02	1.23032914E-02
4.33920000E-01	2.50367347E-03	1.24027235E-02
4.34430000E-01	9.45204082E-03	1.26282413E-02
4.34930000E-01	2.30802041E-02	1.28203595E-02
4.35440000E-01	1.66067347E-02	1.27685126E-02
4.35940000E-01	2.70585714E-02	1.28550203E-02
4.36450000E-01	1.38461224E-02	1.29432887E-02
4.36960000E-01	1.53863265E-02	1.30453210E-02
4.37460000E-01	1.08183673E-02	1.31285121E-02
4.37970000E-01	1.08583673E-02	1.33146416E-02
4.38480000E-01	-9.02857143E-03	1.34024421E-02
4.38980000E-01	1.59642857E-02	1.34694129E-02
4.39490000E-01	1.58828571E-02	1.37356745E-02
4.39990000E-01	6.55612245E-03	1.37845131E-02
