## Supplementary material for "Disordered proteins interact with the chemical environment to tune their protective function during drying": File S1: 10T - 8.csv

Q	I(Q)	Error
1.14000000E-02	-4.53810816E+00	7.31049394E+00
1.19100000E-02	-1.78056857E+00	6.61303524E+00
1.24200000E-02	5.37377347E-01	5.61392906E+00
1.29200000E-02	2.64604837E+00	3.37192359E+00
1.34300000E-02	3.39961510E+00	2.74844366E+00
1.39400000E-02	3.93724224E+00	2.09892667E+00
1.44400000E-02	4.15317429E+00	1.47656998E+00
1.49500000E-02	4.13007469E+00	1.30399690E+00
1.54600000E-02	4.35983653E+00	1.04227688E+00
1.59600000E-02	4.32887510E+00	7.65933929E-01
1.64700000E-02	4.27734735E+00	5.75255578E-01
1.69800000E-02	4.29373571E+00	5.06542802E-01
1.74800000E-02	4.16752816E+00	4.12928798E-01
1.79900000E-02	4.19413735E+00	2.96445035E-01
1.85000000E-02	4.24847796E+00	2.56380204E-01
1.90000000E-02	4.26492612E+00	2.10215612E-01
1.95100000E-02	4.15513061E+00	1.71559882E-01
2.00200000E-02	3.99179633E+00	1.40336441E-01
2.05200000E-02	4.07339857E+00	1.19660373E-01
2.10300000E-02	3.99081776E+00	1.06051461E-01
2.15400000E-02	3.92272633E+00	8.65521959E-02
2.20400000E-02	3.87509388E+00	7.87269070E-02
2.25500000E-02	3.88978857E+00	7.05569613E-02
2.30600000E-02	3.79554755E+00	6.02544883E-02
2.35600000E-02	3.70449918E+00	5.52168196E-02
2.40700000E-02	3.72898592E+00	4.95957864E-02
2.45800000E-02	3.66084041E+00	4.64223007E-02
2.50900000E-02	3.61868755E+00	4.31656172E-02
2.55900000E-02	3.53632571E+00	3.94037250E-02
2.61000000E-02	3.46020857E+00	3.78315477E-02
2.66100000E-02	3.47959510E+00	3.61377453E-02
2.71100000E-02	3.37869959E+00	3.40104817E-02
2.76200000E-02	3.31111694E+00	3.31173050E-02
2.81300000E-02	3.32225816E+00	3.23486185E-02
2.86300000E-02	3.20678776E+00	3.11690219E-02
2.91400000E-02	3.22270143E+00	3.12395516E-02
2.96500000E-02	3.12706796E+00	3.06763000E-02
3.01500000E-02	3.07847408E+00	2.97718866E-02
3.06600000E-02	3.01869061E+00	2.99376699E-02
3.11700000E-02	2.99826531E+00	2.87603005E-02
3.16700000E-02	2.95582776E+00	2.86747720E-02
3.21800000E-02	2.93390939E+00	2.87390241E-02
3.26900000E-02	2.85453286E+00	2.79429253E-02
3.31900000E-02	2.78887020E+00	2.79296490E-02
3.37000000E-02	2.74971163E+00	2.70130882E-02
3.42100000E-02	2.71127898E+00	2.68583865E-02
3.47100000E-02	2.67707408E+00	2.64327111E-02
3.52200000E-02	2.64911939E+00	2.62589078E-02
3.57300000E-02	2.57118082E+00	2.57781705E-02
3.62300000E-02	2.52763020E+00	2.54608994E-02
3.67400000E-02	2.49342878E+00	2.53553295E-02
3.72500000E-02	2.48753469E+00	2.48391656E-02
3.77500000E-02	2.43363306E+00	2.46086005E-02
3.82600000E-02	2.39536265E+00	2.42338150E-02
3.87700000E-02	2.37397102E+00	2.39902137E-02
3.92700000E-02	2.32840673E+00	2.36636319E-02
3.97800000E-02	2.26337102E+00	2.30101463E-02
4.02900000E-02	2.26085878E+00	2.32010106E-02
4.08000000E-02	2.22950020E+00	2.28740405E-02
4.13000000E-02	2.18115612E+00	2.25399807E-02
4.18100000E-02	2.11542388E+00	2.25563188E-02
4.23200000E-02	2.10063878E+00	2.20299693E-02
4.28200000E-02	2.06216347E+00	2.19924426E-02
4.33300000E-02	2.05655939E+00	2.17076457E-02
4.38400000E-02	2.00043408E+00	2.17482824E-02
4.43400000E-02	1.96836816E+00	2.14798886E-02
4.48500000E-02	1.92382959E+00	2.10882996E-02
4.53600000E-02	1.91222531E+00	2.11824285E-02
4.58600000E-02	1.88541102E+00	2.04302771E-02
4.63700000E-02	1.84927102E+00	2.08704579E-02
4.68800000E-02	1.81743633E+00	2.04787115E-02
4.73800000E-02	1.77901612E+00	2.02698385E-02
4.78900000E-02	1.76510490E+00	2.00448221E-02
4.84000000E-02	1.72754041E+00	1.98121284E-02
4.89000000E-02	1.70862306E+00	1.97738756E-02
4.94100000E-02	1.65196286E+00	1.98266825E-02
4.99200000E-02	1.62975204E+00	1.91561588E-02
5.04200000E-02	1.62717796E+00	1.88480763E-02
5.09300000E-02	1.60067837E+00	1.87821018E-02
5.14400000E-02	1.56376653E+00	1.86232966E-02
5.19400000E-02	1.53128673E+00	1.83440987E-02
5.24500000E-02	1.52159102E+00	1.83405403E-02
5.29600000E-02	1.51268510E+00	1.80108110E-02
5.34600000E-02	1.46402571E+00	1.79990725E-02
5.39700000E-02	1.44821347E+00	1.80507669E-02
5.44800000E-02	1.42952429E+00	1.77128842E-02
5.49800000E-02	1.39995531E+00	1.77763265E-02
5.54900000E-02	1.38909857E+00	1.73685378E-02
5.60000000E-02	1.38225204E+00	1.75196541E-02
5.65000000E-02	1.34369102E+00	1.74738673E-02
5.70100000E-02	1.32085020E+00	1.71213077E-02
5.75200000E-02	1.29450102E+00	1.71852143E-02
5.80300000E-02	1.24919898E+00	1.68304140E-02
5.85300000E-02	1.29621163E+00	1.67977263E-02
5.90400000E-02	1.26070592E+00	1.69377991E-02
5.95500000E-02	1.22939714E+00	1.65831273E-02
6.00500000E-02	1.20635612E+00	1.63850849E-02
6.05600000E-02	1.18824980E+00	1.64523449E-02
6.10700000E-02	1.17015939E+00	1.64456118E-02
6.15700000E-02	1.14565673E+00	1.61803795E-02
6.20800000E-02	1.14581898E+00	1.61118339E-02
6.25900000E-02	1.11192959E+00	1.59028816E-02
6.30900000E-02	1.10124531E+00	1.59184395E-02
6.36000000E-02	1.09522102E+00	1.59051829E-02
6.41100000E-02	1.09211959E+00	1.57360227E-02
6.46100000E-02	1.06287286E+00	1.57163209E-02
6.51200000E-02	1.05394306E+00	1.54770286E-02
6.56300000E-02	1.02191306E+00	1.53706764E-02
6.61300000E-02	1.02871531E+00	1.54119531E-02
6.66400000E-02	9.94934490E-01	1.52512246E-02
6.71500000E-02	9.95663469E-01	1.51605726E-02
6.76500000E-02	9.87933265E-01	1.49636041E-02
6.81600000E-02	9.79618776E-01	1.50625786E-02
6.86700000E-02	9.40107143E-01	1.48424205E-02
6.91700000E-02	9.48280000E-01	1.48481346E-02
6.96800000E-02	9.32844490E-01	1.47973221E-02
7.01900000E-02	9.13813878E-01	1.45318192E-02
7.06900000E-02	8.95717551E-01	1.45616801E-02
7.12000000E-02	8.77438571E-01	1.45665131E-02
7.17100000E-02	8.71185306E-01	1.44166623E-02
7.22100000E-02	8.71156735E-01	1.43951235E-02
7.27200000E-02	8.72426735E-01	1.41926701E-02
7.32300000E-02	8.25769388E-01	1.43510536E-02
7.37300000E-02	8.34196122E-01	1.39977772E-02
7.42400000E-02	8.21056939E-01	1.39771916E-02
7.47500000E-02	7.89402653E-01	1.38843289E-02
7.52600000E-02	8.10995510E-01	1.39147110E-02
7.57600000E-02	8.13564082E-01	1.38059717E-02
7.62700000E-02	7.88991837E-01	1.36865172E-02
7.67800000E-02	7.78808367E-01	1.36679223E-02
7.72800000E-02	7.62723878E-01	1.33288228E-02
7.77900000E-02	7.39826327E-01	1.33801360E-02
7.83000000E-02	7.48038776E-01	1.33144937E-02
7.88000000E-02	7.33694898E-01	1.32888535E-02
7.93100000E-02	7.29198163E-01	1.31714590E-02
7.98200000E-02	7.13198776E-01	1.30136590E-02
8.03200000E-02	7.11641837E-01	1.33359184E-02
8.08300000E-02	6.92611020E-01	1.32978227E-02
8.13400000E-02	7.02898163E-01	1.33070642E-02
8.18400000E-02	6.74658776E-01	1.34844583E-02
8.23500000E-02	6.73703878E-01	1.32933104E-02
8.28600000E-02	6.68484286E-01	1.33346918E-02
8.33600000E-02	6.64204286E-01	1.35032161E-02
8.38700000E-02	6.42337143E-01	1.34806385E-02
8.43800000E-02	6.44913469E-01	1.32680717E-02
8.48800000E-02	6.35835510E-01	1.32875731E-02
8.53900000E-02	6.42240000E-01	1.33366233E-02
8.59000000E-02	6.26405510E-01	1.33212636E-02
8.64000000E-02	6.27245306E-01	1.33508575E-02
8.69100000E-02	6.11861224E-01	1.32315551E-02
8.74200000E-02	6.10092653E-01	1.32024815E-02
8.79200000E-02	6.07101224E-01	1.31035755E-02
8.84300000E-02	5.98153469E-01	1.31793443E-02
8.89400000E-02	6.09139388E-01	1.32261615E-02
8.94400000E-02	5.72258367E-01	1.30490688E-02
8.99500000E-02	5.70916531E-01	1.33212241E-02
9.04600000E-02	5.69219592E-01	1.35251698E-02
9.09600000E-02	5.84755714E-01	1.34886389E-02
9.14700000E-02	5.54676735E-01	1.35159828E-02
9.19800000E-02	5.47079184E-01	1.34539115E-02
9.24800000E-02	5.51719388E-01	1.32709863E-02
9.29900000E-02	5.54903061E-01	1.32435664E-02
9.35000000E-02	5.55311837E-01	1.30403445E-02
9.40100000E-02	5.34831224E-01	1.30400350E-02
9.45100000E-02	5.35648776E-01	1.30164674E-02
9.50200000E-02	5.10295306E-01	1.28880390E-02
9.55300000E-02	5.17488367E-01	1.29320448E-02
9.60300000E-02	5.21818776E-01	1.28615237E-02
9.65400000E-02	4.93692245E-01	1.27247517E-02
9.70500000E-02	5.04553673E-01	1.27706306E-02
9.75500000E-02	4.95040408E-01	1.27416403E-02
9.80600000E-02	5.00524286E-01	1.26914597E-02
9.85700000E-02	4.81498367E-01	2.97061161E-01
9.90700000E-02	4.74414490E-01	1.26275820E-02
9.95800000E-02	4.73210204E-01	1.25889032E-02
1.00090000E-01	4.78973265E-01	1.25538749E-02
1.00590000E-01	4.72062245E-01	1.25018432E-02
1.01100000E-01	4.61088163E-01	1.24086318E-02
1.01610000E-01	4.53574898E-01	1.20350083E-02
1.02110000E-01	4.63614490E-01	1.19595101E-02
1.02620000E-01	4.25022857E-01	1.18998838E-02
1.03130000E-01	4.34135102E-01	1.19871983E-02
1.03630000E-01	4.43426122E-01	1.20581705E-02
1.04140000E-01	4.41194898E-01	1.20791836E-02
1.04650000E-01	4.25198367E-01	1.21875978E-02
1.05150000E-01	4.27533469E-01	1.22142496E-02
1.05660000E-01	4.41040000E-01	1.20281912E-02
1.06170000E-01	4.34195918E-01	1.18125679E-02
1.06670000E-01	4.21173265E-01	1.17149087E-02
1.07180000E-01	4.15358571E-01	1.16492356E-02
1.07690000E-01	4.10861837E-01	1.15849382E-02
1.08190000E-01	3.97166531E-01	1.14023855E-02
1.08700000E-01	3.87548571E-01	1.13102125E-02
1.09210000E-01	4.11720408E-01	1.12242841E-02
1.09710000E-01	4.19308367E-01	1.13036964E-02
1.10220000E-01	3.91236327E-01	1.12258914E-02
1.10730000E-01	3.98927143E-01	1.11493753E-02
1.11230000E-01	3.88124694E-01	1.10639309E-02
1.11740000E-01	3.85398776E-01	1.10332642E-02
1.12250000E-01	3.87128980E-01	1.10357961E-02
1.12750000E-01	3.82372041E-01	1.09663236E-02
1.13260000E-01	3.78860612E-01	1.08696169E-02
1.13770000E-01	3.81357143E-01	1.07410062E-02
1.14280000E-01	3.72947959E-01	1.08306256E-02
1.14780000E-01	3.80536735E-01	1.07555679E-02
1.15290000E-01	3.67447143E-01	1.05718242E-02
1.15800000E-01	3.68255102E-01	1.05942483E-02
1.16300000E-01	3.66373673E-01	1.05203573E-02
1.16810000E-01	3.74082041E-01	1.05120616E-02
1.17320000E-01	3.47706531E-01	1.04350218E-02
1.17820000E-01	3.54905306E-01	1.04493477E-02
1.18330000E-01	3.51793878E-01	1.03727243E-02
1.18840000E-01	3.53849592E-01	1.02680163E-02
1.19340000E-01	3.38340204E-01	1.02285232E-02
1.19850000E-01	3.41203673E-01	1.02560568E-02
1.20360000E-01	3.34767143E-01	1.01683065E-02
1.20860000E-01	3.47072857E-01	1.00861304E-02
1.21370000E-01	3.44862857E-01	1.00900471E-02
1.21880000E-01	3.26654490E-01	1.00649109E-02
1.22380000E-01	3.18448163E-01	9.96615401E-03
1.22890000E-01	3.29708571E-01	9.99590358E-03
1.23400000E-01	3.29825714E-01	9.87253133E-03
1.23900000E-01	3.23131837E-01	9.88492344E-03
1.24410000E-01	3.18019184E-01	9.88729507E-03
1.24920000E-01	3.07681837E-01	9.77787807E-03
1.25420000E-01	3.17306735E-01	9.77714882E-03
1.25930000E-01	3.14200204E-01	9.68951957E-03
1.26440000E-01	3.11459592E-01	9.70046943E-03
1.26940000E-01	3.09426735E-01	9.74024281E-03
1.27450000E-01	3.16421429E-01	9.58143763E-03
1.27960000E-01	3.15141633E-01	9.49268928E-03
1.28460000E-01	3.04683673E-01	9.41706760E-03
1.28970000E-01	2.95967959E-01	9.45209366E-03
1.29480000E-01	2.93907551E-01	9.49187596E-03
1.29980000E-01	2.99073673E-01	9.40314844E-03
1.30490000E-01	3.02850408E-01	9.30898397E-03
1.31000000E-01	2.96413265E-01	9.28144445E-03
1.31500000E-01	2.86037143E-01	9.24544446E-03
1.32010000E-01	2.85702857E-01	9.11772996E-03
1.32520000E-01	2.82494898E-01	9.21636099E-03
1.33020000E-01	2.93058367E-01	9.12477072E-03
1.33530000E-01	2.82863469E-01	9.13044770E-03
1.34040000E-01	2.90545918E-01	9.09252403E-03
1.34540000E-01	2.84433061E-01	9.05369267E-03
1.35050000E-01	2.81577143E-01	9.09218302E-03
1.35560000E-01	2.73032449E-01	8.98616679E-03
1.36060000E-01	2.72996531E-01	9.01430962E-03
1.36570000E-01	2.67327755E-01	9.02472106E-03
1.37080000E-01	2.64905714E-01	8.97404480E-03
1.37580000E-01	2.68922449E-01	8.91993876E-03
1.38090000E-01	2.68349592E-01	8.87074207E-03
1.38600000E-01	2.53904286E-01	8.86481506E-03
1.39110000E-01	2.61884694E-01	8.77049687E-03
1.39610000E-01	2.62870000E-01	8.77194914E-03
1.40120000E-01	2.62350816E-01	8.77424948E-03
1.40630000E-01	2.61897551E-01	8.72560175E-03
1.41130000E-01	2.62307551E-01	8.77683977E-03
1.41640000E-01	2.52971020E-01	8.76460149E-03
1.42150000E-01	2.52071837E-01	8.68680320E-03
1.42650000E-01	2.55077959E-01	8.63406726E-03
1.43160000E-01	2.46208367E-01	8.64670916E-03
1.43670000E-01	2.60560000E-01	8.64452136E-03
1.44170000E-01	2.41590000E-01	8.57589383E-03
1.44680000E-01	2.54526122E-01	8.58121522E-03
1.45190000E-01	2.42977551E-01	8.52378177E-03
1.45690000E-01	2.33314490E-01	8.51647536E-03
1.46200000E-01	2.47206939E-01	8.54928861E-03
1.46710000E-01	2.43245918E-01	8.55343375E-03
1.47210000E-01	2.44004694E-01	8.47916206E-03
1.47720000E-01	2.30059388E-01	8.43783302E-03
1.48230000E-01	2.24810408E-01	8.46318801E-03
1.48730000E-01	2.29133061E-01	8.43128047E-03
1.49240000E-01	2.30252653E-01	8.39843736E-03
1.49750000E-01	2.38048776E-01	8.37463849E-03
1.50250000E-01	2.32230000E-01	8.33266125E-03
1.50760000E-01	2.31649388E-01	8.35489309E-03
1.51270000E-01	2.28140000E-01	8.31464228E-03
1.51770000E-01	2.15622041E-01	8.26619767E-03
1.52280000E-01	2.23809184E-01	8.28653203E-03
1.52790000E-01	2.23153878E-01	8.23204287E-03
1.53290000E-01	2.23587959E-01	8.25598805E-03
1.53800000E-01	2.22228776E-01	8.27176624E-03
1.54310000E-01	2.17015102E-01	8.20501797E-03
1.54810000E-01	2.11901224E-01	8.16450986E-03
1.55320000E-01	2.05126735E-01	8.22864870E-03
1.55830000E-01	2.17160612E-01	8.10749569E-03
1.56330000E-01	2.14668571E-01	8.06635590E-03
1.56840000E-01	2.24195306E-01	8.04177795E-03
1.57350000E-01	2.08940204E-01	8.01945372E-03
1.57850000E-01	2.13052449E-01	8.03631105E-03
1.58360000E-01	2.03444898E-01	8.04694051E-03
1.58870000E-01	2.03603061E-01	8.02307793E-03
1.59370000E-01	2.10686327E-01	7.98839964E-03
1.59880000E-01	1.96284898E-01	7.91181621E-03
1.60390000E-01	2.01725510E-01	7.94854083E-03
1.60890000E-01	1.99273265E-01	7.96348251E-03
1.61400000E-01	2.04387959E-01	7.88962520E-03
1.61910000E-01	2.06625918E-01	7.89012845E-03
1.62410000E-01	2.09774286E-01	7.93626210E-03
1.62920000E-01	1.96827959E-01	7.85267448E-03
1.63430000E-01	1.98521429E-01	7.85634416E-03
1.63930000E-01	1.84037143E-01	7.88740359E-03
1.64440000E-01	1.93146531E-01	7.80707081E-03
1.64950000E-01	1.84592653E-01	7.80564101E-03
1.65450000E-01	1.96498367E-01	7.81228910E-03
1.65960000E-01	1.89078571E-01	7.78830839E-03
1.66470000E-01	1.82365510E-01	7.78099022E-03
1.66970000E-01	1.97175714E-01	7.69903749E-03
1.67480000E-01	1.93479184E-01	7.76461610E-03
1.67990000E-01	1.91950408E-01	7.74046071E-03
1.68490000E-01	1.80457347E-01	7.62490743E-03
1.69000000E-01	1.88898367E-01	7.71815993E-03
1.69510000E-01	1.86479184E-01	7.74696818E-03
1.70010000E-01	1.80762245E-01	7.79442336E-03
1.70520000E-01	1.86063673E-01	7.82971737E-03
1.71030000E-01	1.75376939E-01	7.89290611E-03
1.71530000E-01	1.81005918E-01	7.79551475E-03
1.72040000E-01	1.90533878E-01	7.86433081E-03
1.72550000E-01	1.92106735E-01	7.90322815E-03
1.73050000E-01	1.75065714E-01	7.87524714E-03
1.73560000E-01	1.81273469E-01	7.89981418E-03
1.74070000E-01	1.87511429E-01	7.84332949E-03
1.74570000E-01	1.67057143E-01	7.89810132E-03
1.75080000E-01	1.76404082E-01	7.89464270E-03
1.75590000E-01	1.77786939E-01	7.87899616E-03
1.76100000E-01	1.73049796E-01	7.93945655E-03
1.76600000E-01	1.63160816E-01	7.85372129E-03
1.77110000E-01	1.74299796E-01	7.90783224E-03
1.77620000E-01	1.75719592E-01	7.91290811E-03
1.78120000E-01	1.74493878E-01	7.92565929E-03
1.78630000E-01	1.67389796E-01	7.89403859E-03
1.79140000E-01	1.78908163E-01	7.85971232E-03
1.79640000E-01	1.69310612E-01	7.85515541E-03
1.80150000E-01	1.68633878E-01	7.97303015E-03
1.80660000E-01	1.64392857E-01	8.02360339E-03
1.81160000E-01	1.55060816E-01	8.04713178E-03
1.81670000E-01	1.53670000E-01	8.06647447E-03
1.82180000E-01	1.56600408E-01	8.02208290E-03
1.82680000E-01	1.67811633E-01	8.07153092E-03
1.83190000E-01	1.61817551E-01	8.09344457E-03
1.83700000E-01	1.57454082E-01	8.10545626E-03
1.84200000E-01	1.59669796E-01	8.17747842E-03
1.84710000E-01	1.59700408E-01	8.24368123E-03
1.85220000E-01	1.59663469E-01	8.18572721E-03
1.85720000E-01	1.55310408E-01	8.26061477E-03
1.86230000E-01	1.46416531E-01	8.22047027E-03
1.86740000E-01	1.62244286E-01	8.28650459E-03
1.87240000E-01	1.57858163E-01	8.30358685E-03
1.87750000E-01	1.47056122E-01	8.32863581E-03
1.88260000E-01	1.53375306E-01	8.35453088E-03
1.88760000E-01	1.55626939E-01	8.29187400E-03
1.89270000E-01	1.51776122E-01	8.32720345E-03
1.89780000E-01	1.57826531E-01	8.34736807E-03
1.90280000E-01	1.54442245E-01	8.39255665E-03
1.90790000E-01	1.34677347E-01	8.35186478E-03
1.91300000E-01	1.62374898E-01	8.42182599E-03
1.91800000E-01	1.41473673E-01	8.42948345E-03
1.92310000E-01	1.55020816E-01	8.39973916E-03
1.92820000E-01	1.36067551E-01	8.43281109E-03
1.93320000E-01	1.45140408E-01	8.44108786E-03
1.93830000E-01	1.39892449E-01	8.41588370E-03
1.94340000E-01	1.50016939E-01	8.45210672E-03
1.94840000E-01	1.45871633E-01	8.48017297E-03
1.95350000E-01	1.43168571E-01	8.44885992E-03
1.95860000E-01	1.41396735E-01	8.49253150E-03
1.96360000E-01	1.44989184E-01	8.48954916E-03
1.96870000E-01	1.37748163E-01	8.50737264E-03
1.97380000E-01	1.42851020E-01	8.56274766E-03
1.97880000E-01	1.35211837E-01	8.45809528E-03
1.98390000E-01	1.41756531E-01	8.53585278E-03
1.98900000E-01	1.41672857E-01	8.46773723E-03
1.99400000E-01	1.39612857E-01	8.53454777E-03
1.99910000E-01	1.36943673E-01	8.53463004E-03
2.00420000E-01	1.36296122E-01	8.53581168E-03
2.00920000E-01	1.41997551E-01	8.51963543E-03
2.01430000E-01	1.38212653E-01	8.53630152E-03
2.01940000E-01	1.35779184E-01	8.52768036E-03
2.02440000E-01	1.46792449E-01	8.57904139E-03
2.02950000E-01	1.25594490E-01	8.53762272E-03
2.03460000E-01	1.26347959E-01	8.58092091E-03
2.03960000E-01	1.34204490E-01	8.57439916E-03
2.04470000E-01	1.37227143E-01	8.59973734E-03
2.04980000E-01	1.44478980E-01	8.58498251E-03
2.05480000E-01	1.30162245E-01	8.57569330E-03
2.05990000E-01	1.31857347E-01	8.60834783E-03
2.06500000E-01	1.26365102E-01	8.58758354E-03
2.07000000E-01	1.15860408E-01	8.56959416E-03
2.07510000E-01	1.25231429E-01	8.49215866E-03
2.08020000E-01	1.23660000E-01	8.51463151E-03
2.08520000E-01	1.28099592E-01	8.44334982E-03
2.09030000E-01	1.45482449E-01	8.48884751E-03
2.09540000E-01	1.25586939E-01	8.52974479E-03
2.10040000E-01	1.21429592E-01	8.51246199E-03
2.10550000E-01	1.25860204E-01	8.48383042E-03
2.11060000E-01	1.31282653E-01	8.55107478E-03
2.11560000E-01	1.30019184E-01	8.54516948E-03
2.12070000E-01	1.25515306E-01	8.48533688E-03
2.12580000E-01	1.27025306E-01	8.49980148E-03
2.13080000E-01	1.17095918E-01	8.49507933E-03
2.13590000E-01	1.18005510E-01	8.51053398E-03
2.14100000E-01	1.18237347E-01	8.50201845E-03
2.14600000E-01	1.15753673E-01	8.48210236E-03
2.15110000E-01	1.21541837E-01	8.46573044E-03
2.15620000E-01	1.24157347E-01	8.47432004E-03
2.16120000E-01	1.19986939E-01	8.44015476E-03
2.16630000E-01	1.29677347E-01	8.49668938E-03
2.17140000E-01	1.22715306E-01	8.41195019E-03
2.17640000E-01	1.17737347E-01	8.40615225E-03
2.18150000E-01	1.11616735E-01	8.41082879E-03
2.18660000E-01	1.19197551E-01	8.40825780E-03
2.19160000E-01	1.27956939E-01	8.43959220E-03
2.19670000E-01	1.16428980E-01	8.35908262E-03
2.20180000E-01	1.11252857E-01	8.35645053E-03
2.20680000E-01	1.17052449E-01	8.37059054E-03
2.21190000E-01	1.24207959E-01	8.34356964E-03
2.21700000E-01	1.02414286E-01	8.35086624E-03
2.22200000E-01	1.12418367E-01	8.29451978E-03
2.22710000E-01	1.23268367E-01	8.25890162E-03
2.23220000E-01	1.23584694E-01	8.26311991E-03
2.23720000E-01	1.12018980E-01	8.26170330E-03
2.24230000E-01	1.08904286E-01	8.21876596E-03
2.24740000E-01	1.05249592E-01	8.19204954E-03
2.25240000E-01	1.10086735E-01	8.17612313E-03
2.25750000E-01	1.15013673E-01	8.19981038E-03
2.26260000E-01	1.10571224E-01	8.18467340E-03
2.26760000E-01	1.18809592E-01	8.15091466E-03
2.27270000E-01	1.13554286E-01	8.03906326E-03
2.27780000E-01	1.11965306E-01	8.10539227E-03
2.28280000E-01	1.06677347E-01	8.06025218E-03
2.28790000E-01	1.06246939E-01	8.05601440E-03
2.29300000E-01	1.12003265E-01	8.01712575E-03
2.29800000E-01	1.18051837E-01	8.02096260E-03
2.30310000E-01	1.09024082E-01	7.95921077E-03
2.30820000E-01	1.12866735E-01	7.98132108E-03
2.31320000E-01	1.02698980E-01	7.93499631E-03
2.31830000E-01	1.04189796E-01	7.89338242E-03
2.32340000E-01	1.18896939E-01	7.86880240E-03
2.32840000E-01	1.10655510E-01	7.84834921E-03
2.33350000E-01	1.01621224E-01	7.77083508E-03
2.33860000E-01	1.05999184E-01	7.75347857E-03
2.34360000E-01	1.04121633E-01	7.76011027E-03
2.34870000E-01	1.09140612E-01	7.73806835E-03
2.35380000E-01	1.01132041E-01	7.72359671E-03
2.35880000E-01	1.03514082E-01	7.72658853E-03
2.36390000E-01	1.11567959E-01	7.71482344E-03
2.36900000E-01	9.12924490E-02	7.63944294E-03
2.37400000E-01	1.01183061E-01	7.68991584E-03
2.37910000E-01	1.04580612E-01	7.65353939E-03
2.38420000E-01	1.06757959E-01	7.66822304E-03
2.38920000E-01	1.17502857E-01	7.62852827E-03
2.39430000E-01	1.06131020E-01	7.58527031E-03
2.39940000E-01	9.81189796E-02	7.62792570E-03
2.40440000E-01	9.76479592E-02	7.59964979E-03
2.40950000E-01	9.25708163E-02	7.55084069E-03
2.41450000E-01	1.05528776E-01	7.57195222E-03
2.41960000E-01	1.01327755E-01	7.51560090E-03
2.42470000E-01	9.15146939E-02	7.51162849E-03
2.42970000E-01	1.00375918E-01	7.48142725E-03
2.43480000E-01	9.55040816E-02	7.52107682E-03
2.43990000E-01	9.47859184E-02	7.46163461E-03
2.44490000E-01	1.00820816E-01	7.48282906E-03
2.45000000E-01	9.46475510E-02	7.44550851E-03
2.45510000E-01	1.00390204E-01	7.41948310E-03
2.46010000E-01	1.00455714E-01	7.40132690E-03
2.46520000E-01	9.85712245E-02	7.44323855E-03
2.47030000E-01	1.01207959E-01	7.43039881E-03
2.47530000E-01	1.03970816E-01	7.37527783E-03
2.48040000E-01	8.93153061E-02	7.40102003E-03
2.48550000E-01	9.48010204E-02	7.35378128E-03
2.49050000E-01	9.30016327E-02	7.32352577E-03
2.49560000E-01	9.14863265E-02	7.32216995E-03
2.50070000E-01	9.26306122E-02	7.30208464E-03
2.50570000E-01	9.83916327E-02	7.31583287E-03
2.51080000E-01	9.52036735E-02	7.25554073E-03
2.51590000E-01	1.03411633E-01	7.27131864E-03
2.52090000E-01	9.41414286E-02	7.26578400E-03
2.52600000E-01	9.51257143E-02	7.23703979E-03
2.53110000E-01	9.89567347E-02	7.20121839E-03
2.53610000E-01	9.40795918E-02	7.22164578E-03
2.54120000E-01	9.74167347E-02	7.16531320E-03
2.54630000E-01	9.78493878E-02	7.15414365E-03
2.55130000E-01	9.24416327E-02	7.20028495E-03
2.55640000E-01	8.16502041E-02	7.16949306E-03
2.56150000E-01	9.01318367E-02	7.09685868E-03
2.56650000E-01	8.16277551E-02	7.12148749E-03
2.57160000E-01	9.14222449E-02	7.10653235E-03
2.57670000E-01	1.01407959E-01	7.05938564E-03
2.58170000E-01	9.37914286E-02	7.03353033E-03
2.58680000E-01	9.60002041E-02	7.00634864E-03
2.59190000E-01	9.83732653E-02	6.99320869E-03
2.59690000E-01	9.38436735E-02	6.97817126E-03
2.60200000E-01	9.49383673E-02	6.97223354E-03
2.60710000E-01	8.88946939E-02	6.95334474E-03
2.61210000E-01	8.44200000E-02	6.95562490E-03
2.61720000E-01	8.70410204E-02	6.94207510E-03
2.62230000E-01	7.74530612E-02	6.93223374E-03
2.62730000E-01	8.15040816E-02	6.94385488E-03
2.63240000E-01	8.67108163E-02	6.92433635E-03
2.63750000E-01	8.67526531E-02	6.88100465E-03
2.64250000E-01	8.56667347E-02	6.90449591E-03
2.64760000E-01	8.77720408E-02	6.91144498E-03
2.65270000E-01	8.50146939E-02	6.87027159E-03
2.65770000E-01	9.32153061E-02	6.84900225E-03
2.66280000E-01	8.38834694E-02	6.90122941E-03
2.66790000E-01	9.25157143E-02	6.84165274E-03
2.67290000E-01	7.66091837E-02	6.82923921E-03
2.67800000E-01	7.50624490E-02	6.83223829E-03
2.68310000E-01	8.70720408E-02	6.77529596E-03
2.68810000E-01	9.28279592E-02	6.80493498E-03
2.69320000E-01	8.01732653E-02	6.79420081E-03
2.69830000E-01	8.25463265E-02	6.79629753E-03
2.70330000E-01	7.71804082E-02	6.78774320E-03
2.70840000E-01	8.54610204E-02	6.74432852E-03
2.71340000E-01	7.67089796E-02	6.77246821E-03
2.71850000E-01	8.90577551E-02	6.74451599E-03
2.72360000E-01	8.89832653E-02	6.71994770E-03
2.72860000E-01	8.46469388E-02	6.72274792E-03
2.73370000E-01	7.78906122E-02	6.73876546E-03
2.73880000E-01	8.41063265E-02	6.69969865E-03
2.74380000E-01	8.70091837E-02	6.71666532E-03
2.74890000E-01	7.84540816E-02	6.66194156E-03
2.75400000E-01	7.86518367E-02	6.64543842E-03
2.75900000E-01	7.75571429E-02	6.66545972E-03
2.76410000E-01	8.35487755E-02	6.66720011E-03
2.76920000E-01	7.76967347E-02	6.66708716E-03
2.77420000E-01	7.83846939E-02	6.61697938E-03
2.77930000E-01	8.57728571E-02	6.62414283E-03
2.78440000E-01	7.80285714E-02	6.64049034E-03
2.78940000E-01	8.30895918E-02	6.62844990E-03
2.79450000E-01	7.41640816E-02	6.60286167E-03
2.79960000E-01	7.07451020E-02	6.64543491E-03
2.80460000E-01	7.49120408E-02	6.61851287E-03
2.80970000E-01	8.14942857E-02	6.58063591E-03
2.81480000E-01	8.34879592E-02	6.60698661E-03
2.81980000E-01	8.06289796E-02	6.59794183E-03
2.82490000E-01	7.10195918E-02	6.60682583E-03
2.83000000E-01	6.74648980E-02	6.58610805E-03
2.83500000E-01	7.82861224E-02	6.55854376E-03
2.84010000E-01	7.35453061E-02	6.55371724E-03
2.84520000E-01	7.74093878E-02	6.47991227E-03
2.85020000E-01	7.60885714E-02	6.50764589E-03
2.85530000E-01	7.61669388E-02	6.53026821E-03
2.86040000E-01	7.56583673E-02	6.52490329E-03
2.86540000E-01	7.53079592E-02	6.54210849E-03
2.87050000E-01	7.67120408E-02	6.53031002E-03
2.87560000E-01	7.22020408E-02	6.53240424E-03
2.88060000E-01	6.76104082E-02	6.51869735E-03
2.88570000E-01	7.70351020E-02	6.54163670E-03
2.89080000E-01	7.62693878E-02	6.52722330E-03
2.89580000E-01	7.55648980E-02	6.53668999E-03
2.90090000E-01	7.57108163E-02	6.52682597E-03
2.90590000E-01	7.93771429E-02	6.56251508E-03
2.91100000E-01	7.24512245E-02	6.56845385E-03
2.91610000E-01	7.26814286E-02	6.51975605E-03
2.92110000E-01	6.71902041E-02	6.53607141E-03
2.92620000E-01	7.62587755E-02	6.57594663E-03
2.93130000E-01	7.25900000E-02	6.57186880E-03
2.93630000E-01	7.82912245E-02	6.57469811E-03
2.94140000E-01	7.49395918E-02	6.55990995E-03
2.94650000E-01	7.02185714E-02	6.56532463E-03
2.95150000E-01	6.60273469E-02	6.56313774E-03
2.95660000E-01	7.43783673E-02	6.55699183E-03
2.96170000E-01	8.57571429E-02	6.55010999E-03
2.96670000E-01	7.92997959E-02	6.51555142E-03
2.97180000E-01	6.30044898E-02	6.52896757E-03
2.97690000E-01	7.80865306E-02	6.55875140E-03
2.98190000E-01	7.47624490E-02	6.54722191E-03
2.98700000E-01	7.43397959E-02	6.47656356E-03
2.99210000E-01	7.64108163E-02	6.54812456E-03
2.99710000E-01	6.93351020E-02	6.52491160E-03
3.00220000E-01	7.58124490E-02	6.51975052E-03
3.00730000E-01	7.24365306E-02	6.49539818E-03
3.01230000E-01	6.56722449E-02	6.48223166E-03
3.01740000E-01	6.71344898E-02	6.51993893E-03
3.02250000E-01	7.88763265E-02	6.46331260E-03
3.02750000E-01	6.92483673E-02	6.46129498E-03
3.03260000E-01	6.96720408E-02	6.46860390E-03
3.03770000E-01	6.82718367E-02	6.42772169E-03
3.04270000E-01	5.92106122E-02	6.42547489E-03
3.04780000E-01	7.03789796E-02	6.41847174E-03
3.05290000E-01	6.99646939E-02	6.43908855E-03
3.05790000E-01	6.72712245E-02	6.40663619E-03
3.06300000E-01	6.78765306E-02	6.37322525E-03
3.06800000E-01	6.59185714E-02	6.36753670E-03
3.07310000E-01	6.70471429E-02	6.36093155E-03
3.07820000E-01	7.15814286E-02	6.34357080E-03
3.08320000E-01	6.69900000E-02	6.34073854E-03
3.08830000E-01	6.84487755E-02	6.32839210E-03
3.09340000E-01	6.85475510E-02	6.34863636E-03
3.09840000E-01	7.11940816E-02	6.42046134E-03
3.10350000E-01	5.98591837E-02	6.47652015E-03
3.10860000E-01	6.21638776E-02	6.56515853E-03
3.11360000E-01	6.06993878E-02	6.60915276E-03
3.11870000E-01	6.45006122E-02	6.62178002E-03
3.12380000E-01	7.38463265E-02	6.68926096E-03
3.12880000E-01	6.44887755E-02	6.70739283E-03
3.13390000E-01	5.63191837E-02	6.72356994E-03
3.13900000E-01	5.19469388E-02	6.75195013E-03
3.14400000E-01	6.12038776E-02	6.78646818E-03
3.14910000E-01	6.06959184E-02	6.80247688E-03
3.15420000E-01	6.24936735E-02	6.83857053E-03
3.15920000E-01	6.59897959E-02	6.84406797E-03
3.16430000E-01	6.39197959E-02	6.86200325E-03
3.16940000E-01	6.67726531E-02	6.90614479E-03
3.17440000E-01	6.54924490E-02	6.89190629E-03
3.17950000E-01	6.62748980E-02	6.93589029E-03
3.18450000E-01	7.01206122E-02	6.93072974E-03
3.18960000E-01	6.50987755E-02	6.95745603E-03
3.19470000E-01	7.24432653E-02	6.98134053E-03
3.19970000E-01	6.28787755E-02	6.93577526E-03
3.20480000E-01	6.13518367E-02	6.95916571E-03
3.20990000E-01	7.64497959E-02	6.97751607E-03
3.21490000E-01	6.57904082E-02	6.98040527E-03
3.22000000E-01	6.41200000E-02	6.93652121E-03
3.22510000E-01	5.91287755E-02	6.99566989E-03
3.23010000E-01	6.78957143E-02	6.95948880E-03
3.23520000E-01	5.58432653E-02	6.93735826E-03
3.24030000E-01	6.45718367E-02	6.94022166E-03
3.24530000E-01	5.92340816E-02	6.94108078E-03
3.25040000E-01	6.57795918E-02	6.96105236E-03
3.25550000E-01	5.50506122E-02	6.93791153E-03
3.26050000E-01	5.39736735E-02	6.96917261E-03
3.26560000E-01	6.09361224E-02	6.97278993E-03
3.27070000E-01	5.94383673E-02	6.94207709E-03
3.27570000E-01	6.15477551E-02	6.98501929E-03
3.28080000E-01	5.97336735E-02	6.96747765E-03
3.28590000E-01	6.58632653E-02	6.97052920E-03
3.29090000E-01	6.18738776E-02	6.99307228E-03
3.29600000E-01	5.42144898E-02	7.00317817E-03
3.30100000E-01	6.69112245E-02	7.03179293E-03
3.30610000E-01	6.03930612E-02	7.01346611E-03
3.31120000E-01	5.78361224E-02	7.03593837E-03
3.31620000E-01	6.40451020E-02	7.01877053E-03
3.32130000E-01	5.07083673E-02	7.05201999E-03
3.32640000E-01	5.54132653E-02	7.06631379E-03
3.33140000E-01	5.75069388E-02	7.07847268E-03
3.33650000E-01	4.93483673E-02	7.04542449E-03
3.34160000E-01	5.82440816E-02	7.09031276E-03
3.34660000E-01	5.39185714E-02	7.08848748E-03
3.35170000E-01	5.16910204E-02	7.07410965E-03
3.35680000E-01	5.80375510E-02	7.10810048E-03
3.36180000E-01	6.24691837E-02	7.10018954E-03
3.36690000E-01	5.91340816E-02	7.10051404E-03
3.37200000E-01	5.17712245E-02	7.11244978E-03
3.37700000E-01	5.56848980E-02	7.07453958E-03
3.38210000E-01	6.12975510E-02	7.12837088E-03
3.38720000E-01	4.93538776E-02	7.13102847E-03
3.39220000E-01	5.34791837E-02	7.14965939E-03
3.39730000E-01	5.95010204E-02	7.15734188E-03
3.40230000E-01	5.24018367E-02	7.12790260E-03
3.40740000E-01	5.98148980E-02	7.15352401E-03
3.41250000E-01	4.86471429E-02	7.16437573E-03
3.41750000E-01	4.54302041E-02	7.16054088E-03
3.42260000E-01	4.84934694E-02	7.17949925E-03
3.42770000E-01	5.28508163E-02	7.18397213E-03
3.43270000E-01	6.26910204E-02	7.13370607E-03
3.43780000E-01	6.01540816E-02	7.17532298E-03
3.44290000E-01	5.40265306E-02	7.15587724E-03
3.44790000E-01	6.64608163E-02	7.19488908E-03
3.45300000E-01	6.00848980E-02	7.18062078E-03
3.45810000E-01	5.30961224E-02	7.21607127E-03
3.46310000E-01	6.07263265E-02	7.22231326E-03
3.46820000E-01	5.84026531E-02	7.18487733E-03
3.47330000E-01	5.41591837E-02	7.18536282E-03
3.47830000E-01	5.49746939E-02	7.22872179E-03
3.48340000E-01	5.44381633E-02	7.24722960E-03
3.48840000E-01	5.42606122E-02	7.26755354E-03
3.49350000E-01	5.34100000E-02	7.22917481E-03
3.49860000E-01	5.06357143E-02	7.26773289E-03
3.50360000E-01	5.16926531E-02	7.26829351E-03
3.50870000E-01	5.69036735E-02	7.24939731E-03
3.51380000E-01	4.24981633E-02	7.24452936E-03
3.51880000E-01	4.36275510E-02	7.23975588E-03
3.52390000E-01	4.84471429E-02	7.23640947E-03
3.52900000E-01	5.08012245E-02	7.23554754E-03
3.53400000E-01	4.80844898E-02	7.21602855E-03
3.53910000E-01	5.83146939E-02	7.02857796E-03
3.54420000E-01	5.20589796E-02	7.02649173E-03
3.54920000E-01	5.43424490E-02	6.96475309E-03
3.55430000E-01	5.25906122E-02	6.95049707E-03
3.55940000E-01	5.06938776E-02	6.85937023E-03
3.56440000E-01	5.32548980E-02	6.81915206E-03
3.56950000E-01	5.11687755E-02	6.81286662E-03
3.57450000E-01	5.30510204E-02	6.86139562E-03
3.57960000E-01	4.01495918E-02	6.90731873E-03
3.58470000E-01	6.28297959E-02	6.92185113E-03
3.58970000E-01	6.13783673E-02	6.94497437E-03
3.59480000E-01	4.85936735E-02	6.96101414E-03
3.59990000E-01	4.37912245E-02	6.93458058E-03
3.60490000E-01	5.15744898E-02	6.96573462E-03
3.61000000E-01	4.87369388E-02	6.97539921E-03
3.61510000E-01	4.87251020E-02	6.97572814E-03
3.62010000E-01	5.91451020E-02	6.96023922E-03
3.62520000E-01	5.53700000E-02	7.01873763E-03
3.63030000E-01	5.16346939E-02	6.98740311E-03
3.63530000E-01	4.90314286E-02	7.02085171E-03
3.64040000E-01	4.68595918E-02	7.02016578E-03
3.64550000E-01	4.44700000E-02	7.05808592E-03
3.65050000E-01	5.18097959E-02	7.06838432E-03
3.65560000E-01	4.91228571E-02	7.07306577E-03
3.66060000E-01	5.45271429E-02	7.11499119E-03
3.66570000E-01	5.34702041E-02	7.09185817E-03
3.67080000E-01	5.09106122E-02	7.12887277E-03
3.67580000E-01	5.29869388E-02	7.16584811E-03
3.68090000E-01	5.06522449E-02	7.22018929E-03
3.68600000E-01	4.93830612E-02	7.29874375E-03
3.69100000E-01	4.50322449E-02	7.35967596E-03
3.69610000E-01	4.51353061E-02	7.36213143E-03
3.70120000E-01	4.93675510E-02	7.39028099E-03
3.70620000E-01	4.81402041E-02	7.41238790E-03
3.71130000E-01	5.67575510E-02	7.47108269E-03
3.71640000E-01	4.69228571E-02	7.45010837E-03
3.72140000E-01	4.47173469E-02	7.41475237E-03
3.72650000E-01	5.33630612E-02	7.42832763E-03
3.73150000E-01	5.80473469E-02	7.48620185E-03
3.73660000E-01	4.70446939E-02	7.47208791E-03
3.74170000E-01	4.39208163E-02	7.50429479E-03
3.74670000E-01	4.62389796E-02	7.53535311E-03
3.75180000E-01	4.72606122E-02	7.58094596E-03
3.75690000E-01	5.47242857E-02	7.62718907E-03
3.76190000E-01	4.64526531E-02	7.65138545E-03
3.76700000E-01	4.59130612E-02	7.66774123E-03
3.77210000E-01	4.03020408E-02	7.69880355E-03
3.77710000E-01	5.43367347E-02	7.72454709E-03
3.78220000E-01	4.80361224E-02	7.80265850E-03
3.78730000E-01	4.72877551E-02	7.82398242E-03
3.79230000E-01	5.48971429E-02	7.84009101E-03
3.79740000E-01	4.29646939E-02	7.88016962E-03
3.80240000E-01	4.83136735E-02	7.92541617E-03
3.80750000E-01	4.82655102E-02	7.92951233E-03
3.81260000E-01	5.10246939E-02	7.98237807E-03
3.81760000E-01	4.03851020E-02	7.96923123E-03
3.82270000E-01	3.71071429E-02	8.07714354E-03
3.82780000E-01	4.35840816E-02	8.07242762E-03
3.83280000E-01	4.54638776E-02	8.14083389E-03
3.83790000E-01	4.13885714E-02	8.11942563E-03
3.84300000E-01	5.31316327E-02	8.18085721E-03
3.84800000E-01	4.75351020E-02	8.23068753E-03
3.85310000E-01	4.50842857E-02	8.22131842E-03
3.85820000E-01	5.42220408E-02	8.26432018E-03
3.86320000E-01	3.47736735E-02	8.32240762E-03
3.86830000E-01	4.90757143E-02	8.30409615E-03
3.87330000E-01	3.72457143E-02	8.35694231E-03
3.87840000E-01	4.76071429E-02	8.37367248E-03
3.88350000E-01	4.20132653E-02	8.41871566E-03
3.88850000E-01	4.42583673E-02	8.46783684E-03
3.89360000E-01	4.36885714E-02	8.50126650E-03
3.89870000E-01	4.30673469E-02	8.53456537E-03
3.90370000E-01	5.45967347E-02	8.64804724E-03
3.90880000E-01	5.04083673E-02	8.53519777E-03
3.91390000E-01	4.51404082E-02	8.71272853E-03
3.91890000E-01	4.40553061E-02	8.73587061E-03
3.92400000E-01	6.00093878E-02	8.74355470E-03
3.92900000E-01	4.56110204E-02	8.76902482E-03
3.93410000E-01	4.20200000E-02	8.81925463E-03
3.93920000E-01	4.43053061E-02	8.87113894E-03
3.94420000E-01	5.21969388E-02	9.65903270E-03
3.94930000E-01	5.33479592E-02	8.92398630E-03
3.95440000E-01	3.76724490E-02	9.04661608E-03
3.95940000E-01	4.38289796E-02	8.98308876E-03
3.96450000E-01	5.29504082E-02	9.04098087E-03
3.96960000E-01	3.81822449E-02	9.09745369E-03
3.97460000E-01	3.50391837E-02	9.15476469E-03
3.97970000E-01	5.03148980E-02	9.14710194E-03
3.98470000E-01	1.79826531E-02	9.31064731E-03
3.98980000E-01	4.89746939E-02	9.25020139E-03
3.99490000E-01	4.18832653E-02	9.26197848E-03
3.99990000E-01	3.59838776E-02	9.29300002E-03
4.00500000E-01	5.46153061E-02	9.45028244E-03
4.01010000E-01	4.46718367E-02	9.38149272E-03
4.01510000E-01	4.43424490E-02	9.38900699E-03
4.02020000E-01	4.87640816E-02	9.54407999E-03
4.02530000E-01	4.18379592E-02	9.43871015E-03
4.03030000E-01	2.92569388E-02	9.47543882E-03
4.03540000E-01	3.85930612E-02	9.57844397E-03
4.04050000E-01	3.62259184E-02	9.61093553E-03
4.04550000E-01	5.51567347E-02	9.65376105E-03
4.05060000E-01	4.27224490E-02	9.63075735E-03
4.05560000E-01	4.15602041E-02	9.66263137E-03
4.06070000E-01	4.68861224E-02	9.68084888E-03
4.06580000E-01	3.99526531E-02	9.64230774E-03
4.07080000E-01	3.92773469E-02	9.77963389E-03
4.07590000E-01	4.67246939E-02	9.87223028E-03
4.08100000E-01	4.02863265E-02	9.77528591E-03
4.08600000E-01	4.20914286E-02	9.82214089E-03
4.09110000E-01	4.86036735E-02	9.79917200E-03
4.09620000E-01	2.62985714E-02	9.89920871E-03
4.10120000E-01	4.12112245E-02	9.82074981E-03
4.10630000E-01	4.99410204E-02	9.87109527E-03
4.11130000E-01	2.87430612E-02	9.97070117E-03
4.11640000E-01	3.64330612E-02	9.84731538E-03
4.12150000E-01	3.87516327E-02	9.84825534E-03
4.12650000E-01	4.54920408E-02	9.97095494E-03
4.13160000E-01	4.93920408E-02	9.95526028E-03
4.13670000E-01	4.87200000E-02	9.97639155E-03
4.14170000E-01	4.28593878E-02	9.95713598E-03
4.14680000E-01	5.35373469E-02	1.00779204E-02
4.15180000E-01	4.75108163E-02	9.99769089E-03
4.15690000E-01	4.03128571E-02	1.00341129E-02
4.16200000E-01	4.23610204E-02	1.00906299E-02
4.16700000E-01	2.70163265E-02	1.02413841E-02
4.17210000E-01	3.81373469E-02	1.01450322E-02
4.17720000E-01	4.54708163E-02	1.02165335E-02
4.18220000E-01	3.87010204E-02	1.02311191E-02
4.18730000E-01	5.15579592E-02	1.02607102E-02
4.19240000E-01	3.95800000E-02	1.03014606E-02
4.19740000E-01	4.39410204E-02	1.03938706E-02
4.20250000E-01	5.47330612E-02	1.04685289E-02
4.20750000E-01	4.68420408E-02	1.04449981E-02
4.21260000E-01	3.54916327E-02	1.04829854E-02
4.21770000E-01	2.82232653E-02	1.06038322E-02
4.22270000E-01	3.93281633E-02	1.07286823E-02
4.22780000E-01	4.16181633E-02	1.07135361E-02
4.23290000E-01	4.15238776E-02	1.07332005E-02
4.23790000E-01	3.73902041E-02	1.09584613E-02
4.24300000E-01	3.86218367E-02	1.09089560E-02
4.24810000E-01	3.88104082E-02	1.09486756E-02
4.25310000E-01	3.10500000E-02	1.10732907E-02
4.25820000E-01	3.16087755E-02	1.12164862E-02
4.26320000E-01	3.79906122E-02	1.11789579E-02
4.26830000E-01	4.49316327E-02	1.12967054E-02
4.27340000E-01	5.37922449E-02	1.14806456E-02
4.27840000E-01	4.24487755E-02	1.13715230E-02
4.28350000E-01	4.20657143E-02	1.14782239E-02
4.28860000E-01	3.72067347E-02	1.16452016E-02
4.29360000E-01	3.96869388E-02	1.17993762E-02
4.29870000E-01	4.42553061E-02	1.16803739E-02
4.30370000E-01	3.92918367E-02	1.18585954E-02
4.30880000E-01	3.83016327E-02	1.19342596E-02
4.31390000E-01	2.88710204E-02	1.20304441E-02
4.31890000E-01	4.25873469E-02	1.20296503E-02
4.32400000E-01	3.29214286E-02	1.22430740E-02
4.32910000E-01	3.16055102E-02	1.23988026E-02
4.33410000E-01	3.55618367E-02	1.23146121E-02
4.33920000E-01	2.79493878E-02	1.24716310E-02
4.34430000E-01	4.17246939E-02	1.26825570E-02
4.34930000E-01	2.61922449E-02	1.27971005E-02
4.35440000E-01	3.73808163E-02	1.27954900E-02
4.35940000E-01	4.99938776E-02	1.29040359E-02
4.36450000E-01	6.39806122E-02	1.29631768E-02
4.36960000E-01	3.70273469E-02	1.30821972E-02
4.37460000E-01	2.46069388E-02	1.31277266E-02
4.37970000E-01	4.10432653E-02	1.33425739E-02
4.38480000E-01	-4.21224490E-03	1.33479318E-02
4.38980000E-01	4.09616327E-02	1.35024853E-02
4.39490000E-01	3.60922449E-02	1.37023636E-02
4.39990000E-01	3.24087755E-02	1.38472129E-02
