## Supplementary material for "Disordered proteins interact with the chemical environment to tune their protective function during drying": File S1: 10T Fit - 4.csv

#q**2_data	ln(I(q))_data	error_data	q**2_fit	ln(I(q))_fit	normalized_residual
0.00016692639999999997	0.07203623974022044	3.8222437822012068	0.00023901159999999998	0.6724072338655123	0.054247403489042424
0.00018036489999999998	0.30996885432648397	4.4241682245245695	0.00025472159999999995	0.6647167144973726	0.07867803577558907
0.00019432359999999998	0.522849818517653	20.498148792244486	0.00027126089999999993	0.6566202277382719	-0.07194447172448605
0.0002085136	0.5454047332475304	3.1481013730890854	0.0002883204	0.6482690873715768	-0.07446898904369952
0.0002235025	0.5535550070232418	2.0181982439046	0.00030555039999999995	0.6398344821065836	-0.038822847595688346
0.00023901159999999998	0.7005397877794435	1.2454554583029323	0.00032364009999999996	0.630979027732692	0.04191223110709398
0.00025472159999999995	0.6948786407172928	0.8561583488587389	0.00034224999999999994	0.6218689197512062	-0.19325481118214233
0.00027126089999999993	0.6347067111201685	0.7491295618483184	0.000361	0.6126902285893591	0.05531251243531962
0.0002883204	0.6281699231917078	0.5185972434535744	0.0003806401	0.6030758066006767	0.15964619623862772
0.00030555039999999995	0.6312905585803735	0.3833589123392725	0.00040080039999999996	0.5932067310044001	0.0431346649850682
0.00032364009999999996	0.637574172828724	0.30458930467961415	0.0004210704	0.5832839539456993	0.13766430210488062
0.00034224999999999994	0.5947469635041657	0.26989978564197403	0.0004422609	0.5729105643422261	-0.21406961241429237
0.000361	0.6189265628311796	0.22007462242823514	0.0004639716	0.5622825211311586	-0.13340036327862903
0.0003806401	0.617832328111402	0.15735609682004506	0.0004857616	0.5516156581756041	-0.7813143026365397
0.00040080039999999996	0.5965222097966708	0.1403429807575559	0.0005085025	0.5404833009573401	0.9889892293657843
0.0004210704	0.592318668730217	0.11274726038006516	0.0005317636000000001	0.5290962901314819	-0.16734587629070713
0.0004422609	0.5599596373838535	0.09243265331964608	0.0005550736000000001	0.5176853412790735	-0.1814882446311499
0.0004639716	0.5557672259979602	0.07686344135090388	0.0005793649	0.5057940164460187	-0.017516608719244743
0.0004857616	0.5156526867293946	0.0656285954047441	0.0006041764	0.4936480380053697	0.7485024012143862
0.0005085025	0.578976424010449	0.06049867056006293	0.0006295081	0.48124740595712634	0.5562461577342076
0.0005317636000000001	0.5232209315424468	0.048840160349414394	0.0006548481000000001	0.46884271080826195	-0.09587054696679288
0.0005550736000000001	0.5118113837449356	0.04602881494022665	0.0006812100000000001	0.4559377647528221	-1.1999914269495264
0.0005793649	0.5052861893900971	0.038921680752573684	0.0007080921	0.44277816508978796	0.45186624513807633
0.0006041764	0.513832650127121	0.035109073012523105	0.0007349520999999999	0.42962938404407	-0.5207164449365391
0.0006295081	0.49515183925535194	0.032365498636431816	0.0007628644	0.41596547037383924	-1.0258910119485731
0.0006548481000000001	0.46657249337557	0.028991174265583997	0.0007912968999999999	0.4020469030960143	1.264982961883517
0.0006812100000000001	0.4278611408612562	0.026966663151652318
0.0007080921	0.45262141762879626	0.02499690668401811
0.0007349520999999999	0.4184932060242679	0.023680030045914957
0.0007628644	0.394173436459519	0.02339735373188366
0.0007912968999999999	0.42758757191343233	0.021783553529209763
0.0008196769	0.3623779389046369	0.021386261425177834
0.0008491395999999999	0.3685388625164636	0.021242055598994402
0.0008791224999999999	0.3413873945602434	0.020190523973057165
