## Supplementary material for "Disordered proteins interact with the chemical environment to tune their protective function during drying": File S1: 100S - 4.csv

Q	I(Q)	Error
1.14000000E-02	2.52270184E+00	7.28531710E+00
1.19100000E-02	3.16208265E+00	6.60689608E+00
1.24200000E-02	3.31094184E+00	5.62044266E+00
1.29200000E-02	2.49553653E+00	3.37373149E+00
1.34300000E-02	2.45569327E+00	2.73007660E+00
1.39400000E-02	2.45621408E+00	2.08296497E+00
1.44400000E-02	2.31883694E+00	1.46490707E+00
1.49500000E-02	2.07206714E+00	1.30083994E+00
1.54600000E-02	2.27559408E+00	1.03798286E+00
1.59600000E-02	2.14846122E+00	7.58246050E-01
1.64700000E-02	2.27009429E+00	5.71298985E-01
1.69800000E-02	2.18846755E+00	5.02945814E-01
1.74800000E-02	2.10945878E+00	4.10967582E-01
1.79900000E-02	2.10787020E+00	2.94534557E-01
1.85000000E-02	2.06929102E+00	2.54619015E-01
1.90000000E-02	1.98004265E+00	2.08499813E-01
1.95100000E-02	2.04668878E+00	1.71026165E-01
2.00200000E-02	1.95688755E+00	1.37918697E-01
2.05200000E-02	1.95563796E+00	1.17688717E-01
2.10300000E-02	1.93090857E+00	1.05613910E-01
2.15400000E-02	1.91496429E+00	8.48689553E-02
2.20400000E-02	1.87357633E+00	7.71163065E-02
2.25500000E-02	1.87652143E+00	6.82722961E-02
2.30600000E-02	1.76247694E+00	5.85121286E-02
2.35600000E-02	1.81176041E+00	5.30943501E-02
2.40700000E-02	1.78981490E+00	4.76296744E-02
2.45800000E-02	1.75896490E+00	4.44245183E-02
2.50900000E-02	1.69321531E+00	4.03581303E-02
2.55900000E-02	1.68651327E+00	3.69076873E-02
2.61000000E-02	1.66527367E+00	3.53053664E-02
2.66100000E-02	1.67465857E+00	3.34655300E-02
2.71100000E-02	1.62345776E+00	3.14637686E-02
2.76200000E-02	1.61306510E+00	3.04011202E-02
2.81300000E-02	1.54677837E+00	2.99702624E-02
2.86300000E-02	1.56918184E+00	2.87492065E-02
2.91400000E-02	1.54415020E+00	2.86799471E-02
2.96500000E-02	1.49436082E+00	2.82452979E-02
3.01500000E-02	1.48273429E+00	2.74872188E-02
3.06600000E-02	1.45210551E+00	2.75657329E-02
3.11700000E-02	1.43332571E+00	2.64377042E-02
3.16700000E-02	1.39941306E+00	2.63521757E-02
3.21800000E-02	1.41322408E+00	2.63530499E-02
3.26900000E-02	1.36862061E+00	2.56958044E-02
3.31900000E-02	1.38964510E+00	2.55572174E-02
3.37000000E-02	1.31686224E+00	2.47569761E-02
3.42100000E-02	1.30459469E+00	2.46507167E-02
3.47100000E-02	1.29683633E+00	2.43538482E-02
3.52200000E-02	1.25581980E+00	2.40802384E-02
3.57300000E-02	1.25052286E+00	2.35407607E-02
3.62300000E-02	1.23370122E+00	2.34648328E-02
3.67400000E-02	1.22718653E+00	2.32831334E-02
3.72500000E-02	1.16562020E+00	2.29812427E-02
3.77500000E-02	1.16255531E+00	2.26648810E-02
3.82600000E-02	1.16082041E+00	2.22656625E-02
3.87700000E-02	1.14564939E+00	2.19972288E-02
3.92700000E-02	1.13932633E+00	2.15809595E-02
3.97800000E-02	1.10439592E+00	2.12378691E-02
4.02900000E-02	1.06372816E+00	2.12144043E-02
4.08000000E-02	1.05567327E+00	2.10022428E-02
4.13000000E-02	1.06015653E+00	2.06991426E-02
4.18100000E-02	1.01873551E+00	2.07113977E-02
4.23200000E-02	1.04428857E+00	2.03509287E-02
4.28200000E-02	1.00076163E+00	2.02199216E-02
4.33300000E-02	9.77051837E-01	1.98335199E-02
4.38400000E-02	9.90382245E-01	2.00424905E-02
4.43400000E-02	9.53187143E-01	1.97416722E-02
4.48500000E-02	9.36397755E-01	1.93979240E-02
4.53600000E-02	8.92643878E-01	1.93943243E-02
4.58600000E-02	9.11552449E-01	1.89139290E-02
4.63700000E-02	8.86178571E-01	1.91487638E-02
4.68800000E-02	8.83211429E-01	1.88596961E-02
4.73800000E-02	8.53762653E-01	1.85884427E-02
4.78900000E-02	8.57068367E-01	1.84895349E-02
4.84000000E-02	8.37695714E-01	1.81656405E-02
4.89000000E-02	8.05577347E-01	1.81933084E-02
4.94100000E-02	8.08264694E-01	1.82823689E-02
4.99200000E-02	7.88213469E-01	1.77142700E-02
5.04200000E-02	7.89637755E-01	1.74278048E-02
5.09300000E-02	7.74617551E-01	1.73842994E-02
5.14400000E-02	7.90549796E-01	1.72138031E-02
5.19400000E-02	7.45508163E-01	1.69345144E-02
5.24500000E-02	7.37223469E-01	1.69512984E-02
5.29600000E-02	7.31907551E-01	1.67005141E-02
5.34600000E-02	7.29019592E-01	1.66862022E-02
5.39700000E-02	6.96528980E-01	1.66651843E-02
5.44800000E-02	6.90801020E-01	1.64028120E-02
5.49800000E-02	6.74767551E-01	1.64544146E-02
5.54900000E-02	6.92779388E-01	1.60356124E-02
5.60000000E-02	6.62676735E-01	1.63156632E-02
5.65000000E-02	6.69366531E-01	1.61418180E-02
5.70100000E-02	6.58600204E-01	1.58225307E-02
5.75200000E-02	6.40813061E-01	1.58429095E-02
5.80300000E-02	5.92399388E-01	1.56769442E-02
5.85300000E-02	6.23689592E-01	1.55022458E-02
5.90400000E-02	6.01414694E-01	1.56188972E-02
5.95500000E-02	6.08675714E-01	1.53722434E-02
6.00500000E-02	5.77554082E-01	1.50872226E-02
6.05600000E-02	5.68635306E-01	1.52100631E-02
6.10700000E-02	5.63179388E-01	1.51999022E-02
6.15700000E-02	5.51523673E-01	1.50440158E-02
6.20800000E-02	5.35549796E-01	1.48810561E-02
6.25900000E-02	5.30205102E-01	1.46847225E-02
6.30900000E-02	5.26282449E-01	1.48068284E-02
6.36000000E-02	5.28916939E-01	1.46923184E-02
6.41100000E-02	5.17948571E-01	1.45284057E-02
6.46100000E-02	5.16772449E-01	1.45139728E-02
6.51200000E-02	4.93859184E-01	1.43843728E-02
6.56300000E-02	5.11180408E-01	1.42364474E-02
6.61300000E-02	5.09665510E-01	1.42158085E-02
6.66400000E-02	4.87748980E-01	1.41688583E-02
6.71500000E-02	4.70655306E-01	1.40082840E-02
6.76500000E-02	4.69355102E-01	1.38604011E-02
6.81600000E-02	4.58917959E-01	1.39777129E-02
6.86700000E-02	4.65820612E-01	1.37247231E-02
6.91700000E-02	4.65738776E-01	1.37241823E-02
6.96800000E-02	4.46729796E-01	1.37215664E-02
7.01900000E-02	4.53304286E-01	1.34557932E-02
7.06900000E-02	4.37218571E-01	1.34935032E-02
7.12000000E-02	4.49613673E-01	1.34976686E-02
7.17100000E-02	4.26048163E-01	1.33645640E-02
7.22100000E-02	4.04706531E-01	1.32800156E-02
7.27200000E-02	4.32116122E-01	1.30712986E-02
7.32300000E-02	4.10387959E-01	1.32878260E-02
7.37300000E-02	4.22857959E-01	1.29801711E-02
7.42400000E-02	3.91572245E-01	1.29252784E-02
7.47500000E-02	4.09568163E-01	1.29084758E-02
7.52600000E-02	3.92776735E-01	1.29094507E-02
7.57600000E-02	3.89277143E-01	1.28092701E-02
7.62700000E-02	3.78725102E-01	1.27275556E-02
7.67800000E-02	3.86412245E-01	1.26478801E-02
7.72800000E-02	3.77217755E-01	1.23223826E-02
7.77900000E-02	3.76977143E-01	1.24020046E-02
7.83000000E-02	3.90441020E-01	1.23506583E-02
7.88000000E-02	3.54922857E-01	1.23035739E-02
7.93100000E-02	3.33151224E-01	1.22034429E-02
7.98200000E-02	3.48273061E-01	1.20132608E-02
8.03200000E-02	3.39856122E-01	1.23311132E-02
8.08300000E-02	3.43023469E-01	1.23669654E-02
8.13400000E-02	3.54090204E-01	1.23921526E-02
8.18400000E-02	3.41073469E-01	1.24763485E-02
8.23500000E-02	3.38106735E-01	1.23364486E-02
8.28600000E-02	3.36498980E-01	1.23579069E-02
8.33600000E-02	3.14307143E-01	1.24772666E-02
8.38700000E-02	3.29329796E-01	1.24975713E-02
8.43800000E-02	3.13492857E-01	1.23243558E-02
8.48800000E-02	3.04717755E-01	1.23353076E-02
8.53900000E-02	3.05660000E-01	1.23922892E-02
8.59000000E-02	3.19393265E-01	1.23685544E-02
8.64000000E-02	2.77850408E-01	1.23423818E-02
8.69100000E-02	2.97102857E-01	1.22797386E-02
8.74200000E-02	2.89117755E-01	1.22473771E-02
8.79200000E-02	3.00443469E-01	1.22083797E-02
8.84300000E-02	2.99616531E-01	1.22447441E-02
8.89400000E-02	2.96105306E-01	1.22573451E-02
8.94400000E-02	3.04354286E-01	1.21977510E-02
8.99500000E-02	2.82787143E-01	1.23610329E-02
9.04600000E-02	2.81903878E-01	1.25929544E-02
9.09600000E-02	2.88222041E-01	1.25696240E-02
9.14700000E-02	2.64017143E-01	1.25407257E-02
9.19800000E-02	2.76150816E-01	1.24735095E-02
9.24800000E-02	2.65271429E-01	1.22836238E-02
9.29900000E-02	2.76620612E-01	1.22617070E-02
9.35000000E-02	2.60084898E-01	1.20926446E-02
9.40100000E-02	2.65084490E-01	1.20731810E-02
9.45100000E-02	2.38365918E-01	1.20430163E-02
9.50200000E-02	2.47071633E-01	1.20024716E-02
9.55300000E-02	2.48025714E-01	1.19680899E-02
9.60300000E-02	2.48653673E-01	1.19266730E-02
9.65400000E-02	2.57188163E-01	1.18005133E-02
9.70500000E-02	2.37984898E-01	1.18225715E-02
9.75500000E-02	2.49983673E-01	1.17782087E-02
9.80600000E-02	2.37835306E-01	1.17485340E-02
9.85700000E-02	2.23327143E-01	2.82462773E-01
9.90700000E-02	2.33131020E-01	1.16870556E-02
9.95800000E-02	2.33606327E-01	1.16331062E-02
1.00090000E-01	2.23866531E-01	1.16113035E-02
1.00590000E-01	2.31831429E-01	1.15701945E-02
1.01100000E-01	2.33710204E-01	1.14581101E-02
1.01610000E-01	2.13606122E-01	1.11294876E-02
1.02110000E-01	2.30846939E-01	1.10414109E-02
1.02620000E-01	2.27067551E-01	1.10077531E-02
1.03130000E-01	2.32082449E-01	1.10399871E-02
1.03630000E-01	2.10560612E-01	1.11361252E-02
1.04140000E-01	2.12446122E-01	1.11343386E-02
1.04650000E-01	2.12192449E-01	1.12766743E-02
1.05150000E-01	2.17766327E-01	1.12587106E-02
1.05660000E-01	1.96745306E-01	1.11085667E-02
1.06170000E-01	2.01580204E-01	1.09359109E-02
1.06670000E-01	2.20663469E-01	1.07947678E-02
1.07180000E-01	1.97640204E-01	1.07382653E-02
1.07690000E-01	1.97827143E-01	1.06608268E-02
1.08190000E-01	2.13503878E-01	1.05673274E-02
1.08700000E-01	1.96226327E-01	1.04784859E-02
1.09210000E-01	1.92321633E-01	1.03808198E-02
1.09710000E-01	2.01511020E-01	1.04409591E-02
1.10220000E-01	1.93208163E-01	1.03167990E-02
1.10730000E-01	1.85634082E-01	1.02600465E-02
1.11230000E-01	1.75298980E-01	1.02018389E-02
1.11740000E-01	1.75159796E-01	1.02043870E-02
1.12250000E-01	1.90155714E-01	1.01737357E-02
1.12750000E-01	1.86335306E-01	1.01117501E-02
1.13260000E-01	1.85089184E-01	1.00805440E-02
1.13770000E-01	1.87310000E-01	9.91716452E-03
1.14280000E-01	1.84817347E-01	9.98120625E-03
1.14780000E-01	1.90368163E-01	9.88005399E-03
1.15290000E-01	1.83916939E-01	9.78831102E-03
1.15800000E-01	1.71553469E-01	9.74925468E-03
1.16300000E-01	1.71758776E-01	9.74170201E-03
1.16810000E-01	1.79070408E-01	9.69501434E-03
1.17320000E-01	1.60370000E-01	9.63087943E-03
1.17820000E-01	1.68726327E-01	9.64562420E-03
1.18330000E-01	1.70367551E-01	9.51550702E-03
1.18840000E-01	1.62250000E-01	9.48854789E-03
1.19340000E-01	1.64746735E-01	9.45122075E-03
1.19850000E-01	1.62022653E-01	9.46278694E-03
1.20360000E-01	1.62533265E-01	9.37866585E-03
1.20860000E-01	1.61283265E-01	9.34280327E-03
1.21370000E-01	1.55153878E-01	9.30458556E-03
1.21880000E-01	1.48885510E-01	9.27312249E-03
1.22380000E-01	1.47092653E-01	9.21538145E-03
1.22890000E-01	1.58617755E-01	9.20389767E-03
1.23400000E-01	1.52641633E-01	9.12119108E-03
1.23900000E-01	1.55473061E-01	9.13967307E-03
1.24410000E-01	1.55985714E-01	9.10538793E-03
1.24920000E-01	1.52968571E-01	9.02787347E-03
1.25420000E-01	1.47971633E-01	9.01769193E-03
1.25930000E-01	1.45320204E-01	8.94749215E-03
1.26440000E-01	1.56648163E-01	8.95133386E-03
1.26940000E-01	1.50756939E-01	8.95041741E-03
1.27450000E-01	1.57964898E-01	8.84141713E-03
1.27960000E-01	1.34458367E-01	8.75060466E-03
1.28460000E-01	1.43316531E-01	8.70295106E-03
1.28970000E-01	1.47083673E-01	8.73860388E-03
1.29480000E-01	1.46053878E-01	8.77599974E-03
1.29980000E-01	1.46831224E-01	8.67420171E-03
1.30490000E-01	1.38120000E-01	8.60150756E-03
1.31000000E-01	1.44361429E-01	8.56206706E-03
1.31500000E-01	1.43219388E-01	8.52534415E-03
1.32010000E-01	1.45095918E-01	8.40810330E-03
1.32520000E-01	1.33735510E-01	8.47178191E-03
1.33020000E-01	1.33752653E-01	8.45374595E-03
1.33530000E-01	1.34301429E-01	8.37723251E-03
1.34040000E-01	1.23747347E-01	8.43065270E-03
1.34540000E-01	1.36944286E-01	8.38544414E-03
1.35050000E-01	1.20293469E-01	8.36461128E-03
1.35560000E-01	1.38104082E-01	8.31517356E-03
1.36060000E-01	1.27406939E-01	8.31733052E-03
1.36570000E-01	1.31916327E-01	8.31764602E-03
1.37080000E-01	1.35798163E-01	8.23452339E-03
1.37580000E-01	1.30342857E-01	8.20968544E-03
1.38090000E-01	1.25026327E-01	8.18634494E-03
1.38600000E-01	1.16744082E-01	8.17428610E-03
1.39110000E-01	1.31318571E-01	8.10676431E-03
1.39610000E-01	1.31070816E-01	8.12577373E-03
1.40120000E-01	1.14211837E-01	8.08981509E-03
1.40630000E-01	1.23763265E-01	8.03933007E-03
1.41130000E-01	1.28693265E-01	8.08725241E-03
1.41640000E-01	1.15081837E-01	8.08275193E-03
1.42150000E-01	1.16650612E-01	8.00000093E-03
1.42650000E-01	1.22535714E-01	7.96885554E-03
1.43160000E-01	1.19574490E-01	7.97833285E-03
1.43670000E-01	1.31772653E-01	7.98960282E-03
1.44170000E-01	1.13331837E-01	7.94479453E-03
1.44680000E-01	1.15717551E-01	7.92679719E-03
1.45190000E-01	1.23412245E-01	7.89400098E-03
1.45690000E-01	1.18819592E-01	7.82183770E-03
1.46200000E-01	1.06320612E-01	7.88613576E-03
1.46710000E-01	1.06440204E-01	7.89516548E-03
1.47210000E-01	1.13505306E-01	7.81274224E-03
1.47720000E-01	1.03351020E-01	7.78821728E-03
1.48230000E-01	1.19668980E-01	7.80112343E-03
1.48730000E-01	1.15391837E-01	7.78014060E-03
1.49240000E-01	1.11985306E-01	7.74327499E-03
1.49750000E-01	1.09689184E-01	7.72962015E-03
1.50250000E-01	1.08635510E-01	7.72124308E-03
1.50760000E-01	9.74253061E-02	7.70476696E-03
1.51270000E-01	1.01343469E-01	7.67562712E-03
1.51770000E-01	1.07693673E-01	7.63311685E-03
1.52280000E-01	9.99057143E-02	7.62872653E-03
1.52790000E-01	1.12991837E-01	7.60328484E-03
1.53290000E-01	1.05859388E-01	7.61479316E-03
1.53800000E-01	1.10256327E-01	7.63795120E-03
1.54310000E-01	1.07058163E-01	7.54886840E-03
1.54810000E-01	1.06593673E-01	7.52151589E-03
1.55320000E-01	9.84920408E-02	7.58825603E-03
1.55830000E-01	9.73704082E-02	7.45887879E-03
1.56330000E-01	9.39657143E-02	7.46466243E-03
1.56840000E-01	1.04127143E-01	7.43072175E-03
1.57350000E-01	9.72222449E-02	7.39032084E-03
1.57850000E-01	1.00181224E-01	7.38168377E-03
1.58360000E-01	9.93773469E-02	7.41464808E-03
1.58870000E-01	1.06620204E-01	7.39863755E-03
1.59370000E-01	8.50077551E-02	7.37454416E-03
1.59880000E-01	8.53244898E-02	7.32178067E-03
1.60390000E-01	9.61510204E-02	7.34779799E-03
1.60890000E-01	8.84081633E-02	7.37571628E-03
1.61400000E-01	1.02410000E-01	7.28126821E-03
1.61910000E-01	9.53361224E-02	7.27064994E-03
1.62410000E-01	9.01948980E-02	7.31769598E-03
1.62920000E-01	8.65169388E-02	7.27731718E-03
1.63430000E-01	1.01464694E-01	7.25215990E-03
1.63930000E-01	9.18928571E-02	7.27556335E-03
1.64440000E-01	8.83571429E-02	7.20092764E-03
1.64950000E-01	9.03781633E-02	7.20816427E-03
1.65450000E-01	9.47434694E-02	7.21144419E-03
1.65960000E-01	8.58695918E-02	7.20065594E-03
1.66470000E-01	8.99159184E-02	7.19138129E-03
1.66970000E-01	8.44355102E-02	7.11994331E-03
1.67480000E-01	8.30893878E-02	7.15432934E-03
1.67990000E-01	8.31587755E-02	7.15007458E-03
1.68490000E-01	8.14202041E-02	7.06229541E-03
1.69000000E-01	7.79881633E-02	7.15619754E-03
1.69510000E-01	9.05957143E-02	7.17487234E-03
1.70010000E-01	9.36779592E-02	7.21159538E-03
1.70520000E-01	8.34789796E-02	7.25755664E-03
1.71030000E-01	9.45836735E-02	7.29624162E-03
1.71530000E-01	8.06244898E-02	7.22274167E-03
1.72040000E-01	7.54867347E-02	7.23916739E-03
1.72550000E-01	7.58097959E-02	7.30262983E-03
1.73050000E-01	8.48146939E-02	7.28349787E-03
1.73560000E-01	8.78869388E-02	7.32173796E-03
1.74070000E-01	7.05040816E-02	7.26844980E-03
1.74570000E-01	8.02977551E-02	7.30687658E-03
1.75080000E-01	7.73614286E-02	7.29922638E-03
1.75590000E-01	7.67842857E-02	7.28979050E-03
1.76100000E-01	7.79473469E-02	7.33340352E-03
1.76600000E-01	8.47695918E-02	7.26214637E-03
1.77110000E-01	8.28744898E-02	7.27507356E-03
1.77620000E-01	8.97122449E-02	7.31554809E-03
1.78120000E-01	7.88132653E-02	7.32104433E-03
1.78630000E-01	8.65663265E-02	7.29968749E-03
1.79140000E-01	8.18451020E-02	7.25385727E-03
1.79640000E-01	7.70283673E-02	7.30160639E-03
1.80150000E-01	7.57659184E-02	7.34917185E-03
1.80660000E-01	7.61808163E-02	7.43234208E-03
1.81160000E-01	7.31712245E-02	7.44644852E-03
1.81670000E-01	7.14595918E-02	7.45835814E-03
1.82180000E-01	7.63985714E-02	7.41967525E-03
1.82680000E-01	7.36073469E-02	7.49082931E-03
1.83190000E-01	6.92963265E-02	7.49811799E-03
1.83700000E-01	8.15263265E-02	7.50793189E-03
1.84200000E-01	7.98014286E-02	7.53295418E-03
1.84710000E-01	7.24332653E-02	7.61560775E-03
1.85220000E-01	7.73491837E-02	7.60289571E-03
1.85720000E-01	7.24602041E-02	7.64162979E-03
1.86230000E-01	6.95030612E-02	7.60455805E-03
1.86740000E-01	6.50026531E-02	7.63804207E-03
1.87240000E-01	7.25873469E-02	7.71265465E-03
1.87750000E-01	7.95777551E-02	7.71556286E-03
1.88260000E-01	7.12263265E-02	7.72542036E-03
1.88760000E-01	7.38669388E-02	7.67164086E-03
1.89270000E-01	6.81732653E-02	7.71227305E-03
1.89780000E-01	6.90473469E-02	7.73081079E-03
1.90280000E-01	6.09212245E-02	7.76139407E-03
1.90790000E-01	7.52955102E-02	7.70936872E-03
1.91300000E-01	7.01638776E-02	7.76704171E-03
1.91800000E-01	6.23626531E-02	7.81016265E-03
1.92310000E-01	6.57483673E-02	7.80027315E-03
1.92820000E-01	7.55310204E-02	7.80736921E-03
1.93320000E-01	5.84218367E-02	7.82754450E-03
1.93830000E-01	7.10461224E-02	7.82052568E-03
1.94340000E-01	5.83195918E-02	7.86004613E-03
1.94840000E-01	6.42957143E-02	7.85595728E-03
1.95350000E-01	7.57887755E-02	7.82983587E-03
1.95860000E-01	6.38195918E-02	7.87188095E-03
1.96360000E-01	6.59365306E-02	7.83808596E-03
1.96870000E-01	6.66967347E-02	7.90508700E-03
1.97380000E-01	7.23487755E-02	7.93055297E-03
1.97880000E-01	6.30757143E-02	7.86504593E-03
1.98390000E-01	7.38328571E-02	7.89678816E-03
1.98900000E-01	5.31606122E-02	7.91637045E-03
1.99400000E-01	6.10104082E-02	7.91640866E-03
1.99910000E-01	5.48438776E-02	7.92553596E-03
2.00420000E-01	7.17700000E-02	7.88607810E-03
2.00920000E-01	6.45991837E-02	7.93155990E-03
2.01430000E-01	6.08242857E-02	7.91582536E-03
2.01940000E-01	5.74963265E-02	7.95009580E-03
2.02440000E-01	6.04897959E-02	7.93885592E-03
2.02950000E-01	6.46128571E-02	7.92196875E-03
2.03460000E-01	5.72289796E-02	7.98492684E-03
2.03960000E-01	6.30275510E-02	7.93654027E-03
2.04470000E-01	5.49106122E-02	7.96478545E-03
2.04980000E-01	6.10232653E-02	7.93754307E-03
2.05480000E-01	5.30936735E-02	7.95871616E-03
2.05990000E-01	6.19018367E-02	7.97987249E-03
2.06500000E-01	6.01385714E-02	7.95347893E-03
2.07000000E-01	6.90375510E-02	7.97236898E-03
2.07510000E-01	5.16018367E-02	7.88158706E-03
2.08020000E-01	6.17002041E-02	7.88041817E-03
2.08520000E-01	6.69093878E-02	7.84030190E-03
2.09030000E-01	5.64651020E-02	7.85741581E-03
2.09540000E-01	5.38665306E-02	7.92474295E-03
2.10040000E-01	6.81828571E-02	7.90072680E-03
2.10550000E-01	6.94140816E-02	7.92183028E-03
2.11060000E-01	5.55202041E-02	7.91344015E-03
2.11560000E-01	5.46373469E-02	7.90242319E-03
2.12070000E-01	5.77967347E-02	7.89330557E-03
2.12580000E-01	5.71257143E-02	7.89748820E-03
2.13080000E-01	6.07483673E-02	7.90038136E-03
2.13590000E-01	4.71420408E-02	7.90694211E-03
2.14100000E-01	6.46712245E-02	7.85309300E-03
2.14600000E-01	6.05646939E-02	7.88074603E-03
2.15110000E-01	4.56791837E-02	7.85873775E-03
2.15620000E-01	4.51153061E-02	7.88096278E-03
2.16120000E-01	5.00375510E-02	7.84383635E-03
2.16630000E-01	5.93165306E-02	7.84898309E-03
2.17140000E-01	5.55540816E-02	7.82431685E-03
2.17640000E-01	5.57200000E-02	7.81174295E-03
2.18150000E-01	4.82669388E-02	7.82123674E-03
2.18660000E-01	5.75428571E-02	7.80023764E-03
2.19160000E-01	5.25695918E-02	7.81738586E-03
2.19670000E-01	5.37783673E-02	7.79116544E-03
2.20180000E-01	5.53289796E-02	7.74280004E-03
2.20680000E-01	5.14451020E-02	7.75662333E-03
2.21190000E-01	5.64957143E-02	7.75933448E-03
2.21700000E-01	4.46412245E-02	7.72854769E-03
2.22200000E-01	4.40761224E-02	7.72454984E-03
2.22710000E-01	5.63861224E-02	7.68504876E-03
2.23220000E-01	5.25548980E-02	7.68014341E-03
2.23720000E-01	5.52106122E-02	7.68316206E-03
2.24230000E-01	5.88442857E-02	7.62651688E-03
2.24740000E-01	5.21063265E-02	7.60932724E-03
2.25240000E-01	4.34300000E-02	7.60695658E-03
2.25750000E-01	4.88546939E-02	7.62445726E-03
2.26260000E-01	4.57332653E-02	7.56530562E-03
2.26760000E-01	4.96063265E-02	7.58122663E-03
2.27270000E-01	5.37324490E-02	7.47614561E-03
2.27780000E-01	4.78775510E-02	7.55236004E-03
2.28280000E-01	5.05097959E-02	7.47079274E-03
2.28790000E-01	5.38808163E-02	7.46807028E-03
2.29300000E-01	5.31316327E-02	7.45536814E-03
2.29800000E-01	4.60469388E-02	7.48438104E-03
2.30310000E-01	5.60757143E-02	7.42743882E-03
2.30820000E-01	4.48359184E-02	7.41132779E-03
2.31320000E-01	4.38234694E-02	7.39566208E-03
2.31830000E-01	4.74897959E-02	7.34780212E-03
2.32340000E-01	4.58197959E-02	7.29837430E-03
2.32840000E-01	4.52908163E-02	7.27488812E-03
2.33350000E-01	4.69618367E-02	7.22989769E-03
2.33860000E-01	4.51651020E-02	7.19415979E-03
2.34360000E-01	4.64777551E-02	7.19072817E-03
2.34870000E-01	5.36493878E-02	7.21139524E-03
2.35380000E-01	4.51820408E-02	7.17464543E-03
2.35880000E-01	5.05818367E-02	7.17620607E-03
2.36390000E-01	4.30746939E-02	7.16331954E-03
2.36900000E-01	4.73493878E-02	7.08949564E-03
2.37400000E-01	3.98085714E-02	7.13495217E-03
2.37910000E-01	5.13406122E-02	7.11186354E-03
2.38420000E-01	4.62948980E-02	7.13240025E-03
2.38920000E-01	4.69246939E-02	7.08673778E-03
2.39430000E-01	5.09695918E-02	7.08501494E-03
2.39940000E-01	3.91463265E-02	7.09955353E-03
2.40440000E-01	5.04577551E-02	7.05099353E-03
2.40950000E-01	3.78989796E-02	7.05274822E-03
2.41450000E-01	5.06900000E-02	7.04020371E-03
2.41960000E-01	4.14414286E-02	6.98899197E-03
2.42470000E-01	4.17726531E-02	6.98681457E-03
2.42970000E-01	4.58136735E-02	6.99775955E-03
2.43480000E-01	4.38022449E-02	7.01031260E-03
2.43990000E-01	3.97328571E-02	6.93624064E-03
2.44490000E-01	4.33424490E-02	6.94225898E-03
2.45000000E-01	4.17546939E-02	6.93103300E-03
2.45510000E-01	4.11630612E-02	6.92774355E-03
2.46010000E-01	3.41395918E-02	6.89001402E-03
2.46520000E-01	3.71602041E-02	6.88361827E-03
2.47030000E-01	4.77310204E-02	6.93443232E-03
2.47530000E-01	3.37497959E-02	6.87281574E-03
2.48040000E-01	4.09048980E-02	6.89026316E-03
2.48550000E-01	4.87263265E-02	6.83455179E-03
2.49050000E-01	4.07518367E-02	6.80979113E-03
2.49560000E-01	3.79781633E-02	6.82981575E-03
2.50070000E-01	4.68438776E-02	6.80973973E-03
2.50570000E-01	4.33224490E-02	6.79536479E-03
2.51080000E-01	4.05804082E-02	6.73841561E-03
2.51590000E-01	3.45930612E-02	6.77301444E-03
2.52090000E-01	3.88889796E-02	6.74851443E-03
2.52600000E-01	4.58371429E-02	6.72875528E-03
2.53110000E-01	3.49700000E-02	6.70625610E-03
2.53610000E-01	3.53781633E-02	6.71952787E-03
2.54120000E-01	4.43202041E-02	6.67316773E-03
2.54630000E-01	4.18614286E-02	6.66958572E-03
2.55130000E-01	4.45206122E-02	6.68253278E-03
2.55640000E-01	4.47812245E-02	6.67325793E-03
2.56150000E-01	4.12293878E-02	6.57169624E-03
2.56650000E-01	3.97018367E-02	6.64409117E-03
2.57160000E-01	3.93571429E-02	6.60857096E-03
2.57670000E-01	3.43434694E-02	6.58095753E-03
2.58170000E-01	4.00385714E-02	6.52460896E-03
2.58680000E-01	3.61620408E-02	6.51507955E-03
2.59190000E-01	3.53004082E-02	6.52380858E-03
2.59690000E-01	4.17453061E-02	6.50068424E-03
2.60200000E-01	4.08957143E-02	6.49060831E-03
2.60710000E-01	3.85606122E-02	6.46107208E-03
2.61210000E-01	4.25469388E-02	6.48240085E-03
2.61720000E-01	3.99500000E-02	6.47431031E-03
2.62230000E-01	3.08571429E-02	6.48581481E-03
2.62730000E-01	3.55420408E-02	6.47796760E-03
2.63240000E-01	4.10036735E-02	6.45366186E-03
2.63750000E-01	4.57883673E-02	6.43146416E-03
2.64250000E-01	3.60297959E-02	6.43824260E-03
2.64760000E-01	3.87687755E-02	6.43917138E-03
2.65270000E-01	4.78026531E-02	6.39223068E-03
2.65770000E-01	3.29828571E-02	6.39004559E-03
2.66280000E-01	3.85912245E-02	6.42790689E-03
2.66790000E-01	3.11312245E-02	6.36781615E-03
2.67290000E-01	4.23485714E-02	6.34254641E-03
2.67800000E-01	3.19326531E-02	6.36888412E-03
2.68310000E-01	3.96877551E-02	6.33251865E-03
2.68810000E-01	3.33126531E-02	6.34186904E-03
2.69320000E-01	3.60253061E-02	6.32782802E-03
2.69830000E-01	3.10977551E-02	6.32962303E-03
2.70330000E-01	3.77310204E-02	6.31290889E-03
2.70840000E-01	3.46926531E-02	6.31252391E-03
2.71340000E-01	4.13355102E-02	6.30620542E-03
2.71850000E-01	3.89546939E-02	6.28378897E-03
2.72360000E-01	3.79795918E-02	6.26372251E-03
2.72860000E-01	3.83161224E-02	6.26117588E-03
2.73370000E-01	3.92118367E-02	6.29093319E-03
2.73880000E-01	3.37489796E-02	6.24461659E-03
2.74380000E-01	3.40122449E-02	6.24843841E-03
2.74890000E-01	2.88787755E-02	6.23168839E-03
2.75400000E-01	3.18551020E-02	6.18750342E-03
2.75900000E-01	2.91312245E-02	6.21464178E-03
2.76410000E-01	3.66897959E-02	6.20183569E-03
2.76920000E-01	3.50493878E-02	6.21209378E-03
2.77420000E-01	4.02987755E-02	6.16633625E-03
2.77930000E-01	2.92367347E-02	6.17203032E-03
2.78440000E-01	2.68953061E-02	6.19139802E-03
2.78940000E-01	3.61938776E-02	6.17017114E-03
2.79450000E-01	3.00834694E-02	6.15532092E-03
2.79960000E-01	2.20185714E-02	6.19472423E-03
2.80460000E-01	3.61548980E-02	6.16851536E-03
2.80970000E-01	3.29736735E-02	6.14034056E-03
2.81480000E-01	3.31561224E-02	6.16486093E-03
2.81980000E-01	3.76291837E-02	6.15780176E-03
2.82490000E-01	3.89034694E-02	6.16553573E-03
2.83000000E-01	2.55657143E-02	6.15404313E-03
2.83500000E-01	3.80975510E-02	6.11169694E-03
2.84010000E-01	3.20553061E-02	6.10181952E-03
2.84520000E-01	3.50602041E-02	6.04536078E-03
2.85020000E-01	3.28651020E-02	6.06632730E-03
2.85530000E-01	3.98351020E-02	6.09535094E-03
2.86040000E-01	3.81383673E-02	6.09582667E-03
2.86540000E-01	3.60544898E-02	6.08884608E-03
2.87050000E-01	2.97359184E-02	6.09578613E-03
2.87560000E-01	3.21646939E-02	6.09178250E-03
2.88060000E-01	3.04232653E-02	6.07630024E-03
2.88570000E-01	3.08900000E-02	6.09668243E-03
2.89080000E-01	3.01659184E-02	6.08340575E-03
2.89580000E-01	3.18200000E-02	6.10082002E-03
2.90090000E-01	3.46604082E-02	6.09027294E-03
2.90590000E-01	2.78644898E-02	6.13210872E-03
2.91100000E-01	3.09704082E-02	6.12832273E-03
2.91610000E-01	3.14863265E-02	6.10559517E-03
2.92110000E-01	2.81755102E-02	6.11914766E-03
2.92620000E-01	3.98467347E-02	6.14705848E-03
2.93130000E-01	3.32865306E-02	6.13708675E-03
2.93630000E-01	3.73420408E-02	6.12799559E-03
2.94140000E-01	2.83740816E-02	6.13563267E-03
2.94650000E-01	3.08769388E-02	6.14575436E-03
2.95150000E-01	3.22453061E-02	6.14184006E-03
2.95660000E-01	2.72800000E-02	6.12260673E-03
2.96170000E-01	2.81120408E-02	6.12142109E-03
2.96670000E-01	3.28373469E-02	6.08638238E-03
2.97180000E-01	2.84851020E-02	6.09295721E-03
2.97690000E-01	2.78397959E-02	6.11573534E-03
2.98190000E-01	3.37034694E-02	6.10663421E-03
2.98700000E-01	3.02677551E-02	6.05053235E-03
2.99210000E-01	3.64069388E-02	6.10398908E-03
2.99710000E-01	3.18285714E-02	6.08975572E-03
3.00220000E-01	2.96275510E-02	6.09709448E-03
3.00730000E-01	2.77112245E-02	6.05774369E-03
3.01230000E-01	2.23700000E-02	6.06273139E-03
3.01740000E-01	3.06857143E-02	6.10061445E-03
3.02250000E-01	2.36646939E-02	6.07222068E-03
3.02750000E-01	3.23132653E-02	6.04419049E-03
3.03260000E-01	2.70104082E-02	6.04370699E-03
3.03770000E-01	3.53395918E-02	6.02375082E-03
3.04270000E-01	2.64512245E-02	6.02560924E-03
3.04780000E-01	3.29746939E-02	6.02546934E-03
3.05290000E-01	2.07144898E-02	5.99574825E-03
3.05790000E-01	3.00897959E-02	5.99698711E-03
3.06300000E-01	2.19479592E-02	5.96187881E-03
3.06800000E-01	2.76148980E-02	5.94107912E-03
3.07310000E-01	2.69530612E-02	5.96775152E-03
3.07820000E-01	2.89867347E-02	5.91175398E-03
3.08320000E-01	2.06814286E-02	5.92077148E-03
3.08830000E-01	2.49191837E-02	5.92665840E-03
3.09340000E-01	2.91318367E-02	5.94619934E-03
3.09840000E-01	2.84024490E-02	6.00075196E-03
3.10350000E-01	2.91653061E-02	6.05927329E-03
3.10860000E-01	2.73277551E-02	6.15051442E-03
3.11360000E-01	2.63308163E-02	6.17209004E-03
3.11870000E-01	2.92438776E-02	6.21141743E-03
3.12380000E-01	3.69816327E-02	6.26994124E-03
3.12880000E-01	2.46787755E-02	6.26890266E-03
3.13390000E-01	2.62485714E-02	6.29473834E-03
3.13900000E-01	2.76473469E-02	6.33089976E-03
3.14400000E-01	3.19508163E-02	6.35163601E-03
3.14910000E-01	2.46210204E-02	6.37001376E-03
3.15420000E-01	3.10248980E-02	6.38015977E-03
3.15920000E-01	3.04085714E-02	6.39566458E-03
3.16430000E-01	2.89169388E-02	6.41007383E-03
3.16940000E-01	3.89679592E-02	6.45644696E-03
3.17440000E-01	3.12008163E-02	6.45743752E-03
3.17950000E-01	2.33704082E-02	6.49898228E-03
3.18450000E-01	2.70830612E-02	6.49048056E-03
3.18960000E-01	2.58761224E-02	6.51177753E-03
3.19470000E-01	2.68444898E-02	6.52036056E-03
3.19970000E-01	2.46112245E-02	6.50186208E-03
3.20480000E-01	2.78908163E-02	6.51527834E-03
3.20990000E-01	2.68987755E-02	6.51305066E-03
3.21490000E-01	2.09481633E-02	6.51063696E-03
3.22000000E-01	2.55171429E-02	6.49927420E-03
3.22510000E-01	2.24938776E-02	6.53734226E-03
3.23010000E-01	1.92097959E-02	6.51703124E-03
3.23520000E-01	2.33014286E-02	6.51015317E-03
3.24030000E-01	3.01734694E-02	6.52698456E-03
3.24530000E-01	2.06361224E-02	6.50883967E-03
3.25040000E-01	3.56514286E-02	6.53004943E-03
3.25550000E-01	1.96283673E-02	6.49931687E-03
3.26050000E-01	2.57806122E-02	6.52449541E-03
3.26560000E-01	2.05559184E-02	6.52883957E-03
3.27070000E-01	3.33436735E-02	6.50429973E-03
3.27570000E-01	2.98175510E-02	6.54314762E-03
3.28080000E-01	2.56140816E-02	6.52847889E-03
3.28590000E-01	1.39502041E-02	6.54758256E-03
3.29090000E-01	2.68055102E-02	6.56590213E-03
3.29600000E-01	1.78928571E-02	6.56624845E-03
3.30100000E-01	2.53681633E-02	6.57302295E-03
3.30610000E-01	2.53067347E-02	6.58935045E-03
3.31120000E-01	2.65312245E-02	6.59857790E-03
3.31620000E-01	2.78446939E-02	6.59396398E-03
3.32130000E-01	3.20673469E-02	6.62234757E-03
3.32640000E-01	2.57763265E-02	6.60782733E-03
3.33140000E-01	2.48600000E-02	6.63705227E-03
3.33650000E-01	2.87377551E-02	6.61827584E-03
3.34160000E-01	2.41222449E-02	6.64868612E-03
3.34660000E-01	2.62375510E-02	6.63868870E-03
3.35170000E-01	2.29622449E-02	6.62989832E-03
3.35680000E-01	2.34406122E-02	6.66562164E-03
3.36180000E-01	2.58126531E-02	6.66784769E-03
3.36690000E-01	2.76518367E-02	6.65159092E-03
3.37200000E-01	3.45032653E-02	6.67799769E-03
3.37700000E-01	1.82083673E-02	6.63860889E-03
3.38210000E-01	2.13812245E-02	6.67963953E-03
3.38720000E-01	1.47634694E-02	6.67641472E-03
3.39220000E-01	2.00804082E-02	6.71030142E-03
3.39730000E-01	2.46530612E-02	6.69049636E-03
3.40230000E-01	2.29036735E-02	6.70489897E-03
3.40740000E-01	2.19895918E-02	6.73230154E-03
3.41250000E-01	1.99512245E-02	6.74463227E-03
3.41750000E-01	2.10855102E-02	6.74794644E-03
3.42260000E-01	2.88979592E-02	6.73615217E-03
3.42770000E-01	2.02867347E-02	6.72942392E-03
3.43270000E-01	2.88283673E-02	6.71546838E-03
3.43780000E-01	2.63224490E-02	6.75661097E-03
3.44290000E-01	2.64700000E-02	6.73456203E-03
3.44790000E-01	2.42320408E-02	6.76896200E-03
3.45300000E-01	3.46338776E-02	6.74766457E-03
3.45810000E-01	1.89640816E-02	6.75107351E-03
3.46310000E-01	1.61287755E-02	6.78907501E-03
3.46820000E-01	1.76738776E-02	6.77018268E-03
3.47330000E-01	2.16977551E-02	6.74582562E-03
3.47830000E-01	2.97767347E-02	6.81227449E-03
3.48340000E-01	2.60551020E-02	6.79602032E-03
3.48840000E-01	2.02963265E-02	6.84341271E-03
3.49350000E-01	2.78600000E-02	6.79062869E-03
3.49860000E-01	1.07816327E-02	6.81426474E-03
3.50360000E-01	1.88557143E-02	6.82839846E-03
3.50870000E-01	2.96212245E-02	6.78945057E-03
3.51380000E-01	2.23406122E-02	6.82375458E-03
3.51880000E-01	1.60714286E-02	6.79734039E-03
3.52390000E-01	1.65261224E-02	6.80135940E-03
3.52900000E-01	1.91467347E-02	6.79748465E-03
3.53400000E-01	2.52328571E-02	6.79527344E-03
3.53910000E-01	1.96928571E-02	6.63227894E-03
3.54420000E-01	2.13371429E-02	6.59780640E-03
3.54920000E-01	2.67871429E-02	6.52844813E-03
3.55430000E-01	2.62742857E-02	6.53416061E-03
3.55940000E-01	2.17224490E-02	6.45098692E-03
3.56440000E-01	2.63477551E-02	6.42051748E-03
3.56950000E-01	1.42834694E-02	6.40823210E-03
3.57450000E-01	2.29600000E-02	6.42486467E-03
3.57960000E-01	2.19204082E-02	6.49151448E-03
3.58470000E-01	2.17093878E-02	6.52765037E-03
3.58970000E-01	2.42687755E-02	6.52026481E-03
3.59480000E-01	2.51820408E-02	6.52239791E-03
3.59990000E-01	1.48546939E-02	6.53659144E-03
3.60490000E-01	2.55381633E-02	6.54023163E-03
3.61000000E-01	2.41936735E-02	6.54285773E-03
3.61510000E-01	1.19473469E-02	6.56115481E-03
3.62010000E-01	2.05528571E-02	6.54305308E-03
3.62520000E-01	1.52953061E-02	6.60386149E-03
3.63030000E-01	1.15026531E-02	6.55385162E-03
3.63530000E-01	1.17544898E-02	6.59556907E-03
3.64040000E-01	2.65916327E-02	6.57967473E-03
3.64550000E-01	2.53132653E-02	6.62704370E-03
3.65050000E-01	2.19846939E-02	6.64197147E-03
3.65560000E-01	2.20371429E-02	6.67052615E-03
3.66060000E-01	2.10348980E-02	6.70322830E-03
3.66570000E-01	1.78008163E-02	6.67870072E-03
3.67080000E-01	2.66414286E-02	6.71124556E-03
3.67580000E-01	1.89555102E-02	6.74698471E-03
3.68090000E-01	2.35195918E-02	6.76661658E-03
3.68600000E-01	2.47659184E-02	6.86861209E-03
3.69100000E-01	2.05353061E-02	6.93989607E-03
3.69610000E-01	1.37016327E-02	6.91809763E-03
3.70120000E-01	1.47920408E-02	6.95328470E-03
3.70620000E-01	2.64822449E-02	6.97032993E-03
3.71130000E-01	2.29969388E-02	7.02282858E-03
3.71640000E-01	1.69179592E-02	7.00518966E-03
3.72140000E-01	8.51612245E-03	6.97696838E-03
3.72650000E-01	1.55497959E-02	7.00230517E-03
3.73150000E-01	2.58432653E-02	7.03931799E-03
3.73660000E-01	1.91310204E-02	7.02976533E-03
3.74170000E-01	1.55932653E-02	7.08727161E-03
3.74670000E-01	1.47932653E-02	7.11132194E-03
3.75180000E-01	2.15248980E-02	7.14883588E-03
3.75690000E-01	1.35055102E-02	7.18280456E-03
3.76190000E-01	1.91400000E-02	7.22126419E-03
3.76700000E-01	1.41234694E-02	7.22434725E-03
3.77210000E-01	2.50816327E-02	7.24615884E-03
3.77710000E-01	2.30573469E-02	7.26087279E-03
3.78220000E-01	1.79532653E-02	7.32685282E-03
3.78730000E-01	2.12430612E-02	7.38173985E-03
3.79230000E-01	1.62630612E-02	7.38590335E-03
3.79740000E-01	2.33000000E-02	7.41401120E-03
3.80240000E-01	2.23775510E-02	7.43712544E-03
3.80750000E-01	1.90267347E-02	7.47180590E-03
3.81260000E-01	7.27755102E-03	7.52885084E-03
3.81760000E-01	1.56914286E-02	7.52122419E-03
3.82270000E-01	2.10116327E-02	7.61449624E-03
3.82780000E-01	1.54530612E-02	7.60758500E-03
3.83280000E-01	1.73287755E-02	7.62516989E-03
3.83790000E-01	1.46459184E-02	7.65957612E-03
3.84300000E-01	1.38616327E-02	7.69543432E-03
3.84800000E-01	2.64273469E-02	7.74237707E-03
3.85310000E-01	2.56712245E-02	7.78327611E-03
3.85820000E-01	1.22708163E-02	7.75794857E-03
3.86320000E-01	1.23255102E-02	7.86225716E-03
3.86830000E-01	2.49846939E-02	7.80810577E-03
3.87330000E-01	1.52220408E-02	7.88476463E-03
3.87840000E-01	1.34642857E-02	7.92256467E-03
3.88350000E-01	1.54936735E-02	7.95779676E-03
3.88850000E-01	1.86434694E-02	7.98863785E-03
3.89360000E-01	8.75938776E-03	8.01375009E-03
3.89870000E-01	1.34418367E-02	8.02678021E-03
3.90370000E-01	1.84614286E-02	8.12834056E-03
3.90880000E-01	1.15287755E-02	8.06957816E-03
3.91390000E-01	1.39869388E-02	8.20900325E-03
3.91890000E-01	1.51446939E-02	8.23912492E-03
3.92400000E-01	1.66716327E-02	8.26331840E-03
3.92900000E-01	1.65369388E-02	8.30020666E-03
3.93410000E-01	1.71002041E-02	8.36920151E-03
3.93920000E-01	1.32734694E-02	8.35497805E-03
3.94420000E-01	1.90551020E-02	9.80826321E-03
3.94930000E-01	1.48997959E-02	8.44408407E-03
3.95440000E-01	1.74500000E-02	8.48748887E-03
3.95940000E-01	1.52175510E-02	8.46847375E-03
3.96450000E-01	1.47910204E-02	8.52248896E-03
3.96960000E-01	1.62412245E-02	8.59285669E-03
3.97460000E-01	3.43326531E-03	8.59208144E-03
3.97970000E-01	1.04895918E-02	8.65288899E-03
3.98470000E-01	1.66146939E-02	8.77764732E-03
3.98980000E-01	6.58755102E-03	8.75097570E-03
3.99490000E-01	1.00995918E-02	8.73417706E-03
3.99990000E-01	1.22704082E-02	8.75764962E-03
4.00500000E-01	2.75016327E-02	8.91184725E-03
4.01010000E-01	1.19242857E-02	8.88733904E-03
4.01510000E-01	2.46351020E-02	8.87533667E-03
4.02020000E-01	1.63081633E-02	9.00348348E-03
4.02530000E-01	1.98967347E-02	8.97143084E-03
4.03030000E-01	1.22469388E-02	8.97066025E-03
4.03540000E-01	9.30122449E-03	9.02592683E-03
4.04050000E-01	1.42673469E-03	9.10286042E-03
4.04550000E-01	2.28889796E-02	9.08453567E-03
4.05060000E-01	2.03516327E-02	9.09254558E-03
4.05560000E-01	9.07836735E-03	9.16366415E-03
4.06070000E-01	1.89912245E-02	9.17336084E-03
4.06580000E-01	1.69977551E-02	9.17134279E-03
4.07080000E-01	1.43826531E-02	9.24519856E-03
4.07590000E-01	1.04202041E-02	9.31000212E-03
4.08100000E-01	2.76761224E-02	9.23885065E-03
4.08600000E-01	1.12646939E-02	9.30363798E-03
4.09110000E-01	9.21714286E-03	9.30649268E-03
4.09620000E-01	1.21261224E-02	9.34163064E-03
4.10120000E-01	3.38714286E-03	9.33517971E-03
4.10630000E-01	2.89842857E-02	9.35536583E-03
4.11130000E-01	4.78163265E-03	9.39041547E-03
4.11640000E-01	3.60428571E-03	9.29707396E-03
4.12150000E-01	2.10053061E-02	9.32211402E-03
4.12650000E-01	1.87167347E-02	9.43980684E-03
4.13160000E-01	5.49285714E-03	9.41569914E-03
4.13670000E-01	5.63000000E-03	9.38407031E-03
4.14170000E-01	1.91500000E-02	9.43777214E-03
4.14680000E-01	2.20044898E-02	9.51629105E-03
4.15180000E-01	7.50142857E-03	9.48620590E-03
4.15690000E-01	4.30836735E-03	9.51978080E-03
4.16200000E-01	1.84183673E-02	9.51968517E-03
4.16700000E-01	1.24691837E-02	9.69341871E-03
4.17210000E-01	3.36102041E-03	9.57509846E-03
4.17720000E-01	1.27620408E-02	9.69996932E-03
4.18220000E-01	1.04881633E-02	9.67462742E-03
4.18730000E-01	2.16218367E-02	9.70282561E-03
4.19240000E-01	8.80265306E-03	9.78735990E-03
4.19740000E-01	1.12083673E-02	9.85503598E-03
4.20250000E-01	1.55679592E-02	9.88968899E-03
4.20750000E-01	1.17928571E-02	9.92109523E-03
4.21260000E-01	9.88408163E-03	9.91253174E-03
4.21770000E-01	2.15951020E-02	1.00608308E-02
4.22270000E-01	1.93057143E-02	1.01353394E-02
4.22780000E-01	1.75987755E-02	1.01332668E-02
4.23290000E-01	2.68461224E-02	1.01843306E-02
4.23790000E-01	6.91469388E-03	1.03331381E-02
4.24300000E-01	1.29514286E-02	1.03518257E-02
4.24810000E-01	1.99471429E-02	1.03604009E-02
4.25310000E-01	2.07853061E-02	1.04712463E-02
4.25820000E-01	1.67277551E-02	1.06529746E-02
4.26320000E-01	1.74893878E-02	1.05643033E-02
4.26830000E-01	-3.08142857E-03	1.06750886E-02
4.27340000E-01	2.37479592E-02	1.07735262E-02
4.27840000E-01	1.55434694E-02	1.07461020E-02
4.28350000E-01	1.48222449E-02	1.08739855E-02
4.28860000E-01	1.51518367E-02	1.09608804E-02
4.29360000E-01	9.44081633E-04	1.11568305E-02
4.29870000E-01	2.61738776E-02	1.11391707E-02
4.30370000E-01	2.62659184E-02	1.11694236E-02
4.30880000E-01	1.87175510E-02	1.12332228E-02
4.31390000E-01	1.85079592E-02	1.14010123E-02
4.31890000E-01	1.76197959E-02	1.14073611E-02
4.32400000E-01	6.34448980E-03	1.15748319E-02
4.32910000E-01	9.44959184E-03	1.17699481E-02
4.33410000E-01	2.61540816E-02	1.16206786E-02
4.33920000E-01	7.37510204E-03	1.17698038E-02
4.34430000E-01	1.33828571E-02	1.19831129E-02
4.34930000E-01	5.92081633E-03	1.20355420E-02
4.35440000E-01	1.61632653E-03	1.20591944E-02
4.35940000E-01	1.73561224E-02	1.23049190E-02
4.36450000E-01	1.66128571E-02	1.23415762E-02
4.36960000E-01	3.24822449E-02	1.23918392E-02
4.37460000E-01	1.40555102E-02	1.25048338E-02
4.37970000E-01	9.34551020E-03	1.26129197E-02
4.38480000E-01	6.97510204E-03	1.27318152E-02
4.38980000E-01	6.45204082E-03	1.27660173E-02
4.39490000E-01	-4.09387755E-04	1.29680716E-02
4.39990000E-01	2.30775510E-02	1.31265918E-02
