## Supplementary material for "Disordered proteins interact with the chemical environment to tune their protective function during drying": File S1: 100S Fit - 4.csv

#q**2_data	ln(I(q))_data	error_data	q**2_fit	ln(I(q))_fit	normalized_residual
0.00012996	0.9253304859018134	2.8879025592655854	0.00025472159999999995	0.7686064251042881	-0.010921722563089082
0.0001418481	1.1512308769655992	2.0894128368213276	0.00027126089999999993	0.7587677773507258	0.24260047948187727
0.00015425640000000002	1.1972326927207069	1.6975359071846459	0.0002883204	0.7486196809166628	0.1504760478552849
0.00016692639999999997	0.9145037481694155	1.3519062732373628	0.00030555039999999995	0.7383701600304172	0.041377665648969324
0.00018036489999999998	0.8984091124203358	1.1117335513160405	0.00032364009999999996	0.7276092338565394	0.12931157403299173
0.00019432359999999998	0.8986211726099287	0.8480388525417133	0.00034224999999999994	0.7165388590021609	0.08669232604526851
0.0002085136	0.8410657410103357	0.6317421655357965	0.000361	0.7053851435861944	-0.2114588559295616
0.0002235025	0.7285467273471589	0.6277981610190487	0.0003806401	0.693701938992001	0.2695150821501733
0.00023901159999999998	0.8222411523792821	0.45613708926505914	0.00040080039999999996	0.6817092857173072	-0.14691068201979599
0.00025472159999999995	0.7647518742678256	0.3529251740461948	0.0004210704	0.6696513757716196	0.01769858661583695
0.00027126089999999993	0.8198213680755894	0.2516631082315088	0.0004422609	0.6570458927571108	0.0172727929196579
0.0002883204	0.7832015500314592	0.22981643662022774	0.0004639716	0.6441309610621015	0.12563543056587018
0.00030555039999999995	0.7464314122159477	0.19482133801163914	0.0004857616	0.6311688565866929	-0.08065549898555968
0.00032364009999999996	0.7456780538307389	0.1397308795389773	0.0005085025	0.6176410951518687	0.32374649382976595
0.00034224999999999994	0.7272060461944704	0.12304649879551499	0.0005317636000000001	0.6038038850365439	-1.1170195096702646
0.000361	0.6831183848784931	0.10530066763965919	0.0005550736000000001	0.5899375860314143	0.1488254685996699
0.0003806401	0.7162232579928333	0.08356236994664132	0.0005793649	0.5754875461762747	0.24893968380817819
0.00040080039999999996	0.671355226364458	0.07047860108262224	0.0006041764	0.5607280576406346	0.15827701643506248
0.0004210704	0.670716462456443	0.0601791944149008
0.0004422609	0.6579906538013198	0.05469648415305341
0.0004639716	0.6496989749391598	0.04431881875980048
0.0004857616	0.62784908034855	0.04115994916524164
0.0005085025	0.629419759724904	0.036382369531479324
0.0005317636000000001	0.5667201719307512	0.03319880519968675
0.0005550736000000001	0.5942989748166055	0.029305392593273413
0.0005793649	0.5821122066844773	0.026611508486156864
0.0006041764	0.5647255110367136	0.025256057298243983
0.0006295081	0.5266292716743076	0.023835202801231463
0.0006548481000000001	0.5226632438550518	0.02188401832142121
0.0006812100000000001	0.5099894762921023	0.02120093954286805
