## Supplementary material for "Disordered proteins interact with the chemical environment to tune their protective function during drying": File S1: 100T - 4.csv

Q	I(Q)	Error
1.14000000E-02	-2.58392796E+00	7.32169906E+00
1.19100000E-02	-2.64880082E+00	6.64072688E+00
1.24200000E-02	-1.49989224E+00	5.64546420E+00
1.29200000E-02	-3.02770000E-01	3.43144909E+00
1.34300000E-02	8.20167143E-01	2.77683549E+00
1.39400000E-02	1.07491755E+00	2.12207411E+00
1.44400000E-02	1.36567286E+00	1.48705698E+00
1.49500000E-02	1.24439776E+00	1.31447568E+00
1.54600000E-02	1.65929878E+00	1.05700786E+00
1.59600000E-02	1.73288020E+00	7.72966796E-01
1.64700000E-02	1.56227878E+00	5.78829276E-01
1.69800000E-02	1.74824143E+00	5.10354227E-01
1.74800000E-02	1.61655510E+00	4.18516931E-01
1.79900000E-02	1.82958673E+00	2.98804406E-01
1.85000000E-02	1.73548592E+00	2.57535447E-01
1.90000000E-02	1.57545816E+00	2.08948066E-01
1.95100000E-02	1.73276571E+00	1.70861477E-01
2.00200000E-02	1.68635163E+00	1.38628640E-01
2.05200000E-02	1.70048857E+00	1.19463860E-01
2.10300000E-02	1.61354245E+00	1.04771575E-01
2.15400000E-02	1.66122531E+00	8.55599709E-02
2.20400000E-02	1.61161878E+00	7.72807540E-02
2.25500000E-02	1.61240000E+00	6.86600842E-02
2.30600000E-02	1.65659449E+00	5.82692037E-02
2.35600000E-02	1.56996286E+00	5.34296303E-02
2.40700000E-02	1.59874286E+00	4.73759741E-02
2.45800000E-02	1.52676347E+00	4.41045174E-02
2.50900000E-02	1.58126429E+00	4.02986974E-02
2.55900000E-02	1.53140265E+00	3.70260305E-02
2.61000000E-02	1.52227776E+00	3.50658296E-02
2.66100000E-02	1.52370429E+00	3.34502154E-02
2.71100000E-02	1.50318551E+00	3.15290258E-02
2.76200000E-02	1.42561510E+00	3.05512206E-02
2.81300000E-02	1.45678959E+00	2.98206420E-02
2.86300000E-02	1.45761796E+00	2.87725334E-02
2.91400000E-02	1.43546837E+00	2.87597147E-02
2.96500000E-02	1.36676796E+00	2.82901244E-02
3.01500000E-02	1.35485510E+00	2.73393484E-02
3.06600000E-02	1.31946694E+00	2.73789345E-02
3.11700000E-02	1.29016898E+00	2.65328014E-02
3.16700000E-02	1.27809755E+00	2.65651054E-02
3.21800000E-02	1.26472184E+00	2.64099685E-02
3.26900000E-02	1.24586204E+00	2.56655624E-02
3.31900000E-02	1.23346633E+00	2.56092138E-02
3.37000000E-02	1.17614735E+00	2.46993910E-02
3.42100000E-02	1.17198327E+00	2.48694681E-02
3.47100000E-02	1.17762653E+00	2.42877121E-02
3.52200000E-02	1.14168041E+00	2.42238488E-02
3.57300000E-02	1.14254918E+00	2.36790974E-02
3.62300000E-02	1.14629857E+00	2.35231373E-02
3.67400000E-02	1.10751388E+00	2.32760238E-02
3.72500000E-02	1.08409612E+00	2.29322061E-02
3.77500000E-02	1.07821224E+00	2.26650089E-02
3.82600000E-02	1.05895857E+00	2.22942702E-02
3.87700000E-02	1.05842939E+00	2.18688766E-02
3.92700000E-02	1.02305796E+00	2.17022333E-02
3.97800000E-02	1.02929776E+00	2.12356105E-02
4.02900000E-02	1.00560408E+00	2.13362377E-02
4.08000000E-02	1.00640898E+00	2.11130053E-02
4.13000000E-02	9.71358776E-01	2.08405474E-02
4.18100000E-02	9.60622041E-01	2.07592843E-02
4.23200000E-02	9.36703673E-01	2.04138493E-02
4.28200000E-02	8.98430204E-01	2.02110173E-02
4.33300000E-02	9.12084490E-01	1.98456758E-02
4.38400000E-02	9.00858571E-01	1.99398966E-02
4.43400000E-02	9.05288571E-01	1.97618018E-02
4.48500000E-02	8.68063265E-01	1.93866958E-02
4.53600000E-02	8.51674490E-01	1.95301697E-02
4.58600000E-02	8.47758163E-01	1.89183268E-02
4.63700000E-02	8.17856327E-01	1.91848152E-02
4.68800000E-02	8.13251429E-01	1.87699071E-02
4.73800000E-02	7.86560408E-01	1.87042730E-02
4.78900000E-02	7.46715306E-01	1.85250946E-02
4.84000000E-02	7.67579796E-01	1.81891116E-02
4.89000000E-02	7.67776122E-01	1.82632020E-02
4.94100000E-02	7.34598571E-01	1.82659811E-02
4.99200000E-02	7.33093673E-01	1.77366476E-02
5.04200000E-02	7.05617347E-01	1.74481909E-02
5.09300000E-02	7.11571020E-01	1.74738608E-02
5.14400000E-02	7.03249388E-01	1.72443698E-02
5.19400000E-02	7.01353878E-01	1.69921585E-02
5.24500000E-02	6.62702245E-01	1.69354361E-02
5.29600000E-02	6.61440816E-01	1.67280058E-02
5.34600000E-02	6.41187959E-01	1.67220951E-02
5.39700000E-02	6.59790612E-01	1.66627149E-02
5.44800000E-02	6.31073878E-01	1.63840629E-02
5.49800000E-02	6.20150000E-01	1.64422441E-02
5.54900000E-02	6.06575510E-01	1.60968161E-02
5.60000000E-02	5.99427551E-01	1.61621538E-02
5.65000000E-02	5.97680408E-01	1.61531143E-02
5.70100000E-02	5.89492449E-01	1.58406633E-02
5.75200000E-02	5.75813265E-01	1.59084762E-02
5.80300000E-02	5.86710816E-01	1.56311557E-02
5.85300000E-02	5.53062449E-01	1.56431767E-02
5.90400000E-02	5.41202245E-01	1.55671778E-02
5.95500000E-02	5.60072245E-01	1.53934207E-02
6.00500000E-02	5.28253878E-01	1.51468866E-02
6.05600000E-02	5.40389592E-01	1.52115535E-02
6.10700000E-02	5.17893061E-01	1.52334371E-02
6.15700000E-02	5.18291224E-01	1.50154911E-02
6.20800000E-02	5.09333673E-01	1.49347671E-02
6.25900000E-02	4.87561224E-01	1.47797791E-02
6.30900000E-02	4.96559796E-01	1.47788346E-02
6.36000000E-02	4.79178163E-01	1.47219204E-02
6.41100000E-02	4.73141633E-01	1.45243462E-02
6.46100000E-02	4.81105510E-01	1.45584666E-02
6.51200000E-02	4.71487551E-01	1.43311798E-02
6.56300000E-02	4.77195714E-01	1.42682089E-02
6.61300000E-02	4.60017347E-01	1.42456729E-02
6.66400000E-02	4.43086939E-01	1.41788585E-02
6.71500000E-02	4.25990204E-01	1.40898406E-02
6.76500000E-02	4.30315714E-01	1.39322064E-02
6.81600000E-02	4.11227551E-01	1.40085103E-02
6.86700000E-02	4.20283265E-01	1.37715043E-02
6.91700000E-02	4.26187551E-01	1.36947524E-02
6.96800000E-02	4.00062857E-01	1.37703761E-02
7.01900000E-02	4.27854082E-01	1.34929457E-02
7.06900000E-02	3.98784082E-01	1.35268593E-02
7.12000000E-02	3.93434082E-01	1.35227676E-02
7.17100000E-02	3.97463469E-01	1.33625742E-02
7.22100000E-02	3.81667347E-01	1.32549392E-02
7.27200000E-02	3.67859184E-01	1.31485771E-02
7.32300000E-02	3.77935102E-01	1.33666771E-02
7.37300000E-02	3.67955918E-01	1.29950776E-02
7.42400000E-02	3.69285102E-01	1.28946132E-02
7.47500000E-02	3.58739796E-01	1.29125534E-02
7.52600000E-02	3.65090204E-01	1.29398425E-02
7.57600000E-02	3.40503878E-01	1.28204360E-02
7.62700000E-02	3.40992041E-01	1.27710799E-02
7.67800000E-02	3.33979796E-01	1.26609624E-02
7.72800000E-02	3.50448367E-01	1.23537455E-02
7.77900000E-02	3.40324082E-01	1.24343009E-02
7.83000000E-02	3.23713469E-01	1.23537051E-02
7.88000000E-02	3.25551429E-01	1.23420496E-02
7.93100000E-02	3.17476122E-01	1.21835344E-02
7.98200000E-02	3.15647755E-01	1.20301935E-02
8.03200000E-02	3.03903469E-01	1.23844012E-02
8.08300000E-02	3.13972653E-01	1.23933367E-02
8.13400000E-02	3.05896939E-01	1.24081211E-02
8.18400000E-02	2.96274898E-01	1.25004540E-02
8.23500000E-02	3.02451633E-01	1.23860680E-02
8.28600000E-02	2.82765306E-01	1.23863286E-02
8.33600000E-02	2.83286735E-01	1.24908917E-02
8.38700000E-02	2.79302245E-01	1.24838437E-02
8.43800000E-02	2.92107143E-01	1.23186133E-02
8.48800000E-02	2.80023469E-01	1.23500186E-02
8.53900000E-02	2.78624286E-01	1.24443688E-02
8.59000000E-02	2.79527347E-01	1.23351605E-02
8.64000000E-02	2.72630204E-01	1.23288690E-02
8.69100000E-02	2.55971429E-01	1.22761222E-02
8.74200000E-02	2.72191020E-01	1.22896573E-02
8.79200000E-02	2.74121837E-01	1.22203241E-02
8.84300000E-02	2.65265714E-01	1.22841195E-02
8.89400000E-02	2.61379388E-01	1.23063949E-02
8.94400000E-02	2.47694898E-01	1.21325873E-02
8.99500000E-02	2.50557959E-01	1.23925354E-02
9.04600000E-02	2.42801020E-01	1.25847545E-02
9.09600000E-02	2.45218571E-01	1.25320982E-02
9.14700000E-02	2.33594898E-01	1.25384839E-02
9.19800000E-02	2.43178163E-01	1.24535253E-02
9.24800000E-02	2.30115714E-01	1.23250543E-02
9.29900000E-02	2.38916327E-01	1.22812344E-02
9.35000000E-02	2.32318980E-01	1.21203199E-02
9.40100000E-02	2.39372245E-01	1.21533160E-02
9.45100000E-02	2.21593673E-01	1.20553585E-02
9.50200000E-02	2.18662857E-01	1.19811080E-02
9.55300000E-02	2.28058163E-01	1.19940035E-02
9.60300000E-02	2.30696735E-01	1.19962936E-02
9.65400000E-02	2.09844694E-01	1.18066717E-02
9.70500000E-02	2.16380408E-01	1.18239905E-02
9.75500000E-02	2.18054694E-01	1.18587377E-02
9.80600000E-02	2.25478163E-01	1.17796865E-02
9.85700000E-02	2.16602653E-01	2.63617353E-01
9.90700000E-02	2.06753061E-01	1.16620897E-02
9.95800000E-02	2.09884286E-01	1.16550251E-02
1.00090000E-01	1.91098980E-01	1.16861693E-02
1.00590000E-01	2.01590204E-01	1.15847492E-02
1.01100000E-01	2.07222041E-01	1.14411632E-02
1.01610000E-01	1.90582245E-01	1.11876316E-02
1.02110000E-01	1.82322449E-01	1.10703468E-02
1.02620000E-01	2.02738776E-01	1.10397641E-02
1.03130000E-01	1.93401020E-01	1.10836358E-02
1.03630000E-01	1.90018776E-01	1.11886894E-02
1.04140000E-01	1.92890612E-01	1.12002240E-02
1.04650000E-01	1.94714286E-01	1.13176421E-02
1.05150000E-01	1.98762857E-01	1.13088679E-02
1.05660000E-01	1.84865510E-01	1.11633977E-02
1.06170000E-01	1.71691837E-01	1.09089975E-02
1.06670000E-01	1.95426327E-01	1.08127446E-02
1.07180000E-01	1.77953265E-01	1.07989194E-02
1.07690000E-01	1.86876939E-01	1.06976944E-02
1.08190000E-01	1.74884082E-01	1.05757010E-02
1.08700000E-01	1.55312449E-01	1.04954708E-02
1.09210000E-01	1.83273469E-01	1.03853748E-02
1.09710000E-01	1.72388163E-01	1.04405992E-02
1.10220000E-01	1.59825510E-01	1.03962217E-02
1.10730000E-01	1.82872245E-01	1.03329074E-02
1.11230000E-01	1.69983061E-01	1.02169005E-02
1.11740000E-01	1.70212857E-01	1.02587734E-02
1.12250000E-01	1.60932857E-01	1.01766970E-02
1.12750000E-01	1.59947755E-01	1.01556238E-02
1.13260000E-01	1.57501020E-01	1.01313024E-02
1.13770000E-01	1.58982857E-01	9.92705408E-03
1.14280000E-01	1.70282857E-01	1.00202421E-02
1.14780000E-01	1.60495102E-01	9.94855619E-03
1.15290000E-01	1.63245102E-01	9.80654134E-03
1.15800000E-01	1.60903061E-01	9.78817769E-03
1.16300000E-01	1.68718980E-01	9.71485369E-03
1.16810000E-01	1.56457143E-01	9.67245390E-03
1.17320000E-01	1.56671224E-01	9.63560267E-03
1.17820000E-01	1.61391020E-01	9.64684819E-03
1.18330000E-01	1.53224082E-01	9.54428605E-03
1.18840000E-01	1.59205714E-01	9.51306838E-03
1.19340000E-01	1.50837551E-01	9.46717078E-03
1.19850000E-01	1.53058980E-01	9.46331755E-03
1.20360000E-01	1.44479184E-01	9.36710242E-03
1.20860000E-01	1.55678163E-01	9.33274071E-03
1.21370000E-01	1.49686735E-01	9.31773583E-03
1.21880000E-01	1.48151224E-01	9.27935722E-03
1.22380000E-01	1.48011429E-01	9.24110102E-03
1.22890000E-01	1.39453673E-01	9.19234481E-03
1.23400000E-01	1.46208571E-01	9.14030903E-03
1.23900000E-01	1.45877959E-01	9.14963931E-03
1.24410000E-01	1.44904082E-01	9.14201223E-03
1.24920000E-01	1.46862449E-01	9.06118151E-03
1.25420000E-01	1.31253878E-01	9.01327653E-03
1.25930000E-01	1.42062857E-01	8.91757340E-03
1.26440000E-01	1.36150612E-01	8.97280617E-03
1.26940000E-01	1.33503061E-01	8.99200880E-03
1.27450000E-01	1.39797347E-01	8.88709624E-03
1.27960000E-01	1.33727143E-01	8.80000245E-03
1.28460000E-01	1.38322857E-01	8.72041059E-03
1.28970000E-01	1.32298367E-01	8.70545478E-03
1.29480000E-01	1.36204898E-01	8.73925698E-03
1.29980000E-01	1.26103878E-01	8.68713962E-03
1.30490000E-01	1.30977551E-01	8.59325989E-03
1.31000000E-01	1.23791224E-01	8.54988703E-03
1.31500000E-01	1.26726122E-01	8.54280827E-03
1.32010000E-01	1.17317551E-01	8.43162644E-03
1.32520000E-01	1.21937959E-01	8.48319060E-03
1.33020000E-01	1.33063469E-01	8.45299659E-03
1.33530000E-01	1.31158571E-01	8.37796933E-03
1.34040000E-01	1.28803469E-01	8.41610749E-03
1.34540000E-01	1.17262041E-01	8.37404331E-03
1.35050000E-01	1.23913061E-01	8.38065145E-03
1.35560000E-01	1.27457755E-01	8.29319291E-03
1.36060000E-01	1.25869592E-01	8.32635013E-03
1.36570000E-01	1.18608367E-01	8.34077512E-03
1.37080000E-01	1.31020000E-01	8.25588636E-03
1.37580000E-01	1.17987143E-01	8.21386114E-03
1.38090000E-01	1.31294082E-01	8.20693130E-03
1.38600000E-01	1.14548776E-01	8.18013475E-03
1.39110000E-01	1.12694082E-01	8.11639671E-03
1.39610000E-01	1.18646122E-01	8.08505560E-03
1.40120000E-01	1.05600816E-01	8.10436830E-03
1.40630000E-01	1.11115510E-01	8.00504316E-03
1.41130000E-01	1.21510816E-01	8.09719762E-03
1.41640000E-01	1.19999796E-01	8.08923619E-03
1.42150000E-01	1.19644694E-01	8.03960596E-03
1.42650000E-01	1.15427347E-01	7.96022132E-03
1.43160000E-01	1.08320000E-01	7.99129651E-03
1.43670000E-01	1.08602653E-01	8.00204884E-03
1.44170000E-01	1.20312041E-01	7.93409749E-03
1.44680000E-01	1.03782653E-01	7.93862927E-03
1.45190000E-01	1.02424286E-01	7.89610170E-03
1.45690000E-01	1.04948571E-01	7.85839016E-03
1.46200000E-01	1.14014490E-01	7.86159980E-03
1.46710000E-01	1.04337347E-01	7.87886920E-03
1.47210000E-01	1.10351224E-01	7.84634460E-03
1.47720000E-01	1.02913469E-01	7.77824595E-03
1.48230000E-01	1.07207755E-01	7.79993081E-03
1.48730000E-01	9.95440816E-02	7.78323950E-03
1.49240000E-01	1.05135918E-01	7.75431269E-03
1.49750000E-01	1.00022041E-01	7.72265730E-03
1.50250000E-01	1.08464082E-01	7.71832956E-03
1.50760000E-01	9.73787755E-02	7.71312579E-03
1.51270000E-01	1.08022041E-01	7.69729072E-03
1.51770000E-01	9.99012245E-02	7.65372459E-03
1.52280000E-01	9.63653061E-02	7.64146581E-03
1.52790000E-01	9.62900000E-02	7.59146075E-03
1.53290000E-01	9.80504082E-02	7.60223141E-03
1.53800000E-01	9.62800000E-02	7.63849848E-03
1.54310000E-01	8.83993878E-02	7.56946686E-03
1.54810000E-01	9.98102041E-02	7.52666718E-03
1.55320000E-01	9.15891837E-02	7.58756268E-03
1.55830000E-01	1.06767755E-01	7.46678021E-03
1.56330000E-01	9.54604082E-02	7.46654060E-03
1.56840000E-01	9.11091837E-02	7.43883458E-03
1.57350000E-01	1.02177347E-01	7.39007716E-03
1.57850000E-01	9.51514286E-02	7.39554569E-03
1.58360000E-01	9.31638776E-02	7.42208238E-03
1.58870000E-01	9.60700000E-02	7.39297830E-03
1.59370000E-01	8.29587755E-02	7.37071275E-03
1.59880000E-01	8.74910204E-02	7.31162524E-03
1.60390000E-01	9.26155102E-02	7.34636505E-03
1.60890000E-01	9.62606122E-02	7.37803232E-03
1.61400000E-01	9.21161224E-02	7.30984051E-03
1.61910000E-01	8.54067347E-02	7.27879163E-03
1.62410000E-01	8.81155102E-02	7.31969674E-03
1.62920000E-01	8.71875510E-02	7.26212896E-03
1.63430000E-01	9.08091837E-02	7.25933804E-03
1.63930000E-01	7.92489796E-02	7.27429434E-03
1.64440000E-01	7.73110204E-02	7.21720779E-03
1.64950000E-01	7.94073469E-02	7.21633321E-03
1.65450000E-01	8.99646939E-02	7.23095183E-03
1.65960000E-01	8.48424490E-02	7.18540138E-03
1.66470000E-01	8.60022449E-02	7.18444825E-03
1.66970000E-01	8.34108163E-02	7.12009920E-03
1.67480000E-01	8.54457143E-02	7.16895532E-03
1.67990000E-01	7.64522449E-02	7.17250617E-03
1.68490000E-01	8.73512245E-02	7.06165208E-03
1.69000000E-01	7.54277551E-02	7.14209238E-03
1.69510000E-01	8.38763265E-02	7.14620207E-03
1.70010000E-01	7.78093878E-02	7.18739778E-03
1.70520000E-01	7.91148980E-02	7.27418073E-03
1.71030000E-01	7.61824490E-02	7.30454778E-03
1.71530000E-01	7.76573469E-02	7.21828455E-03
1.72040000E-01	8.21063265E-02	7.25021131E-03
1.72550000E-01	8.19812245E-02	7.30454935E-03
1.73050000E-01	8.35753061E-02	7.30425624E-03
1.73560000E-01	7.84330612E-02	7.29652686E-03
1.74070000E-01	8.08853061E-02	7.27894239E-03
1.74570000E-01	8.25897959E-02	7.31577064E-03
1.75080000E-01	8.16891837E-02	7.29519887E-03
1.75590000E-01	7.94979592E-02	7.31549337E-03
1.76100000E-01	8.17077551E-02	7.34773217E-03
1.76600000E-01	8.76463265E-02	7.27936414E-03
1.77110000E-01	7.97669388E-02	7.30050377E-03
1.77620000E-01	6.70220408E-02	7.29588364E-03
1.78120000E-01	7.74314286E-02	7.34895725E-03
1.78630000E-01	7.44195918E-02	7.29882984E-03
1.79140000E-01	7.59467347E-02	7.27302770E-03
1.79640000E-01	7.06175510E-02	7.28256238E-03
1.80150000E-01	7.41746939E-02	7.37030423E-03
1.80660000E-01	8.11567347E-02	7.43961759E-03
1.81160000E-01	7.95871429E-02	7.45579414E-03
1.81670000E-01	7.14046939E-02	7.46402426E-03
1.82180000E-01	5.88889796E-02	7.41751275E-03
1.82680000E-01	7.33459184E-02	7.48474199E-03
1.83190000E-01	8.20253061E-02	7.50516580E-03
1.83700000E-01	7.16569388E-02	7.50958432E-03
1.84200000E-01	7.52848980E-02	7.56536179E-03
1.84710000E-01	7.44881633E-02	7.63296610E-03
1.85220000E-01	7.39275510E-02	7.61098127E-03
1.85720000E-01	6.95677551E-02	7.65058015E-03
1.86230000E-01	5.29410204E-02	7.59064300E-03
1.86740000E-01	6.97263265E-02	7.66726032E-03
1.87240000E-01	6.97710204E-02	7.69600407E-03
1.87750000E-01	6.25814286E-02	7.69374578E-03
1.88260000E-01	6.77667347E-02	7.75068170E-03
1.88760000E-01	8.09420408E-02	7.71926938E-03
1.89270000E-01	6.07314286E-02	7.71574046E-03
1.89780000E-01	6.39724490E-02	7.75491622E-03
1.90280000E-01	6.57161224E-02	7.78146807E-03
1.90790000E-01	6.78514286E-02	7.73348535E-03
1.91300000E-01	6.42330612E-02	7.75066086E-03
1.91800000E-01	5.89579592E-02	7.80591166E-03
1.92310000E-01	6.81189796E-02	7.78158908E-03
1.92820000E-01	5.74997959E-02	7.82130793E-03
1.93320000E-01	7.00653061E-02	7.82416444E-03
1.93830000E-01	6.66810204E-02	7.82726447E-03
1.94340000E-01	7.19040816E-02	7.85719424E-03
1.94840000E-01	6.33314286E-02	7.87635904E-03
1.95350000E-01	5.98844898E-02	7.85582155E-03
1.95860000E-01	5.08875510E-02	7.86852083E-03
1.96360000E-01	6.22618367E-02	7.85006315E-03
1.96870000E-01	5.79091837E-02	7.89738879E-03
1.97380000E-01	6.37426531E-02	7.93705273E-03
1.97880000E-01	5.50000000E-02	7.86366466E-03
1.98390000E-01	5.35234694E-02	7.90622973E-03
1.98900000E-01	5.86444898E-02	7.87920765E-03
1.99400000E-01	6.01724490E-02	7.93381248E-03
1.99910000E-01	6.58318367E-02	7.95152994E-03
2.00420000E-01	6.08061224E-02	7.91791032E-03
2.00920000E-01	5.35987755E-02	7.92185258E-03
2.01430000E-01	6.76859184E-02	7.92517046E-03
2.01940000E-01	4.79532653E-02	7.93688342E-03
2.02440000E-01	5.71214286E-02	7.94804136E-03
2.02950000E-01	5.66110204E-02	7.91725193E-03
2.03460000E-01	6.35893878E-02	7.97530562E-03
2.03960000E-01	5.80693878E-02	7.96866901E-03
2.04470000E-01	6.25626531E-02	7.97190546E-03
2.04980000E-01	5.93418367E-02	7.94900229E-03
2.05480000E-01	6.75257143E-02	7.96658686E-03
2.05990000E-01	5.41534694E-02	7.97571583E-03
2.06500000E-01	6.27216327E-02	7.96614925E-03
2.07000000E-01	5.90442857E-02	7.98173643E-03
2.07510000E-01	5.44512245E-02	7.91973789E-03
2.08020000E-01	5.65893878E-02	7.88097635E-03
2.08520000E-01	5.67020408E-02	7.84812341E-03
2.09030000E-01	5.33600000E-02	7.87948064E-03
2.09540000E-01	5.75224490E-02	7.93626836E-03
2.10040000E-01	5.69034694E-02	7.89546931E-03
2.10550000E-01	5.91457143E-02	7.90735894E-03
2.11060000E-01	6.22555102E-02	7.92918186E-03
2.11560000E-01	5.20044898E-02	7.95000142E-03
2.12070000E-01	5.92583673E-02	7.91191567E-03
2.12580000E-01	5.85481633E-02	7.88992103E-03
2.13080000E-01	5.66075510E-02	7.90935450E-03
2.13590000E-01	5.61465306E-02	7.90970501E-03
2.14100000E-01	5.72065306E-02	7.88861967E-03
2.14600000E-01	5.43651020E-02	7.88469444E-03
2.15110000E-01	6.29171429E-02	7.88046550E-03
2.15620000E-01	5.01414286E-02	7.87272482E-03
2.16120000E-01	4.81463265E-02	7.85600715E-03
2.16630000E-01	4.70712245E-02	7.84875479E-03
2.17140000E-01	4.81534694E-02	7.82345796E-03
2.17640000E-01	4.86932653E-02	7.80113970E-03
2.18150000E-01	4.42410204E-02	7.82841392E-03
2.18660000E-01	5.22306122E-02	7.82991077E-03
2.19160000E-01	4.23146939E-02	7.81934103E-03
2.19670000E-01	4.72757143E-02	7.80418906E-03
2.20180000E-01	4.25720408E-02	7.76114416E-03
2.20680000E-01	4.78857143E-02	7.76006560E-03
2.21190000E-01	4.18244898E-02	7.76422630E-03
2.21700000E-01	4.55544898E-02	7.72715611E-03
2.22200000E-01	4.71159184E-02	7.70974672E-03
2.22710000E-01	5.52855102E-02	7.70465592E-03
2.23220000E-01	5.29810204E-02	7.66652984E-03
2.23720000E-01	5.13928571E-02	7.66907739E-03
2.24230000E-01	5.90153061E-02	7.61089454E-03
2.24740000E-01	5.15310204E-02	7.60634430E-03
2.25240000E-01	5.25773469E-02	7.60046625E-03
2.25750000E-01	4.21208163E-02	7.62286961E-03
2.26260000E-01	5.57418367E-02	7.55357230E-03
2.26760000E-01	4.25365306E-02	7.55149810E-03
2.27270000E-01	5.38624490E-02	7.47647430E-03
2.27780000E-01	4.87428571E-02	7.53270591E-03
2.28280000E-01	4.98412245E-02	7.47913129E-03
2.28790000E-01	4.18748980E-02	7.47771112E-03
2.29300000E-01	5.85573469E-02	7.47035739E-03
2.29800000E-01	5.87863265E-02	7.45609978E-03
2.30310000E-01	4.17285714E-02	7.42541759E-03
2.30820000E-01	4.17867347E-02	7.39429384E-03
2.31320000E-01	4.64932653E-02	7.38075383E-03
2.31830000E-01	4.40253061E-02	7.35338960E-03
2.32340000E-01	5.81138776E-02	7.32784916E-03
2.32840000E-01	3.59995918E-02	7.27011743E-03
2.33350000E-01	3.95006122E-02	7.23447823E-03
2.33860000E-01	4.63091837E-02	7.19053210E-03
2.34360000E-01	5.13783673E-02	7.21553702E-03
2.34870000E-01	4.82308163E-02	7.19700053E-03
2.35380000E-01	4.81830612E-02	7.16755882E-03
2.35880000E-01	5.29816327E-02	7.18922447E-03
2.36390000E-01	5.27853061E-02	7.21419717E-03
2.36900000E-01	3.63322449E-02	7.10412546E-03
2.37400000E-01	4.53469388E-02	7.17290169E-03
2.37910000E-01	3.91653061E-02	7.12315046E-03
2.38420000E-01	3.17887755E-02	7.11854663E-03
2.38920000E-01	5.39300000E-02	7.07198237E-03
2.39430000E-01	3.55612245E-02	7.08592083E-03
2.39940000E-01	4.11093878E-02	7.10138143E-03
2.40440000E-01	4.57038776E-02	7.04306860E-03
2.40950000E-01	4.31416327E-02	7.01471993E-03
2.41450000E-01	4.99238776E-02	7.05019613E-03
2.41960000E-01	4.80353061E-02	6.99093368E-03
2.42470000E-01	3.93116327E-02	7.00262923E-03
2.42970000E-01	4.66030612E-02	6.98873231E-03
2.43480000E-01	4.13775510E-02	7.00693469E-03
2.43990000E-01	3.94797959E-02	6.92493471E-03
2.44490000E-01	4.30724490E-02	6.96071149E-03
2.45000000E-01	3.09091837E-02	6.92842874E-03
2.45510000E-01	4.02822449E-02	6.91167089E-03
2.46010000E-01	4.66512245E-02	6.88990841E-03
2.46520000E-01	4.62242857E-02	6.88993142E-03
2.47030000E-01	4.98036735E-02	6.91657896E-03
2.47530000E-01	3.83134694E-02	6.86763524E-03
2.48040000E-01	3.04418367E-02	6.88553399E-03
2.48550000E-01	4.35926531E-02	6.81582832E-03
2.49050000E-01	4.26406122E-02	6.82173738E-03
2.49560000E-01	3.62138776E-02	6.84466251E-03
2.50070000E-01	4.57263265E-02	6.79772071E-03
2.50570000E-01	3.16971429E-02	6.80400731E-03
2.51080000E-01	4.26173469E-02	6.72839509E-03
2.51590000E-01	3.84177551E-02	6.77411354E-03
2.52090000E-01	4.16483673E-02	6.75867641E-03
2.52600000E-01	5.19540816E-02	6.73302673E-03
2.53110000E-01	3.50232653E-02	6.71493274E-03
2.53610000E-01	5.02597959E-02	6.69602648E-03
2.54120000E-01	4.31971429E-02	6.68747276E-03
2.54630000E-01	3.99465306E-02	6.66931476E-03
2.55130000E-01	3.31118367E-02	6.70241185E-03
2.55640000E-01	5.23710204E-02	6.67650821E-03
2.56150000E-01	3.82255102E-02	6.60973724E-03
2.56650000E-01	3.21638776E-02	6.63866864E-03
2.57160000E-01	4.36983673E-02	6.60169328E-03
2.57670000E-01	3.37904082E-02	6.58466738E-03
2.58170000E-01	4.15669388E-02	6.54853762E-03
2.58680000E-01	3.63630612E-02	6.52952246E-03
2.59190000E-01	3.79961224E-02	6.50985808E-03
2.59690000E-01	3.74573469E-02	6.48944473E-03
2.60200000E-01	3.74851020E-02	6.48116843E-03
2.60710000E-01	3.56612245E-02	6.47560851E-03
2.61210000E-01	4.89387755E-02	6.49233626E-03
2.61720000E-01	3.41826531E-02	6.49509325E-03
2.62230000E-01	3.38846939E-02	6.48213548E-03
2.62730000E-01	4.38326531E-02	6.48960835E-03
2.63240000E-01	3.93881633E-02	6.44073095E-03
2.63750000E-01	3.84440816E-02	6.43253455E-03
2.64250000E-01	3.43979592E-02	6.44473355E-03
2.64760000E-01	3.12371429E-02	6.44574244E-03
2.65270000E-01	3.81271429E-02	6.38708330E-03
2.65770000E-01	3.84240816E-02	6.36752635E-03
2.66280000E-01	3.93677551E-02	6.40755416E-03
2.66790000E-01	3.77232653E-02	6.38349457E-03
2.67290000E-01	3.23279592E-02	6.35625487E-03
2.67800000E-01	2.80646939E-02	6.36804491E-03
2.68310000E-01	3.35571429E-02	6.34633959E-03
2.68810000E-01	3.20753061E-02	6.35315373E-03
2.69320000E-01	4.47038776E-02	6.33305964E-03
2.69830000E-01	4.62640816E-02	6.31355783E-03
2.70330000E-01	3.40755102E-02	6.32302728E-03
2.70840000E-01	4.04130612E-02	6.30097986E-03
2.71340000E-01	2.74391837E-02	6.32283505E-03
2.71850000E-01	3.79493878E-02	6.29809544E-03
2.72360000E-01	3.44032653E-02	6.25161474E-03
2.72860000E-01	3.06655102E-02	6.27442643E-03
2.73370000E-01	4.25836735E-02	6.29223929E-03
2.73880000E-01	2.73014286E-02	6.23492332E-03
2.74380000E-01	3.57971429E-02	6.24645293E-03
2.74890000E-01	2.58032653E-02	6.23432197E-03
2.75400000E-01	3.72069388E-02	6.20101216E-03
2.75900000E-01	3.11328571E-02	6.22085529E-03
2.76410000E-01	2.90732653E-02	6.21480612E-03
2.76920000E-01	3.20987755E-02	6.21970409E-03
2.77420000E-01	3.44248980E-02	6.16380328E-03
2.77930000E-01	3.13544898E-02	6.18734916E-03
2.78440000E-01	3.86724490E-02	6.20484736E-03
2.78940000E-01	3.59230612E-02	6.18088027E-03
2.79450000E-01	3.66363265E-02	6.15531538E-03
2.79960000E-01	3.05179592E-02	6.18902885E-03
2.80460000E-01	3.42387755E-02	6.16006330E-03
2.80970000E-01	3.30085714E-02	6.15071032E-03
2.81480000E-01	3.44081633E-02	6.16737184E-03
2.81980000E-01	3.49526531E-02	6.16445345E-03
2.82490000E-01	3.24210204E-02	6.17549405E-03
2.83000000E-01	4.02795918E-02	6.13341002E-03
2.83500000E-01	3.36557143E-02	6.13827315E-03
2.84010000E-01	3.80961224E-02	6.11143303E-03
2.84520000E-01	3.04859184E-02	6.03646012E-03
2.85020000E-01	2.73467347E-02	6.07198685E-03
2.85530000E-01	3.03234694E-02	6.09361849E-03
2.86040000E-01	3.35424490E-02	6.09604184E-03
2.86540000E-01	2.93773469E-02	6.09624696E-03
2.87050000E-01	3.27606122E-02	6.09336824E-03
2.87560000E-01	3.90216327E-02	6.09257377E-03
2.88060000E-01	3.26816327E-02	6.09378556E-03
2.88570000E-01	3.20679592E-02	6.10275026E-03
2.89080000E-01	2.99804082E-02	6.09041169E-03
2.89580000E-01	3.38877551E-02	6.09626843E-03
2.90090000E-01	3.41157143E-02	6.08986778E-03
2.90590000E-01	2.71614286E-02	6.13074988E-03
2.91100000E-01	3.16995918E-02	6.13178070E-03
2.91610000E-01	4.00142857E-02	6.10864498E-03
2.92110000E-01	3.07193878E-02	6.12188970E-03
2.92620000E-01	2.48814286E-02	6.13966869E-03
2.93130000E-01	2.43781633E-02	6.14677690E-03
2.93630000E-01	2.65489796E-02	6.12040970E-03
2.94140000E-01	2.54665306E-02	6.12524867E-03
2.94650000E-01	3.62946939E-02	6.13602683E-03
2.95150000E-01	3.37469388E-02	6.13976442E-03
2.95660000E-01	3.24934694E-02	6.11774810E-03
2.96170000E-01	3.12326531E-02	6.11357580E-03
2.96670000E-01	3.41885714E-02	6.09744687E-03
2.97180000E-01	3.10285714E-02	6.09666219E-03
2.97690000E-01	3.71779592E-02	6.13621933E-03
2.98190000E-01	3.20197959E-02	6.12038485E-03
2.98700000E-01	2.71697959E-02	6.06434119E-03
2.99210000E-01	3.41669388E-02	6.09132284E-03
2.99710000E-01	3.57746939E-02	6.07979984E-03
3.00220000E-01	2.70771429E-02	6.09200410E-03
3.00730000E-01	2.86410204E-02	6.05597597E-03
3.01230000E-01	3.18167347E-02	6.06750364E-03
3.01740000E-01	3.17571429E-02	6.10884676E-03
3.02250000E-01	3.66875510E-02	6.05167613E-03
3.02750000E-01	3.01857143E-02	6.05908805E-03
3.03260000E-01	2.87234694E-02	6.05378091E-03
3.03770000E-01	2.72755102E-02	6.02090846E-03
3.04270000E-01	2.68065306E-02	6.02953212E-03
3.04780000E-01	3.51169388E-02	6.01723937E-03
3.05290000E-01	2.93893878E-02	6.00406378E-03
3.05790000E-01	2.30853061E-02	5.98369344E-03
3.06300000E-01	3.31844898E-02	5.95032796E-03
3.06800000E-01	2.47153061E-02	5.94328540E-03
3.07310000E-01	2.41614286E-02	5.95823511E-03
3.07820000E-01	2.71230612E-02	5.92912968E-03
3.08320000E-01	2.70759184E-02	5.91905351E-03
3.08830000E-01	2.80957143E-02	5.93080932E-03
3.09340000E-01	3.06061224E-02	5.94225863E-03
3.09840000E-01	2.27444898E-02	6.02190699E-03
3.10350000E-01	3.28032653E-02	6.05425115E-03
3.10860000E-01	2.49026531E-02	6.15013652E-03
3.11360000E-01	3.63163265E-02	6.19091255E-03
3.11870000E-01	2.85310204E-02	6.21443344E-03
3.12380000E-01	3.16275510E-02	6.26537924E-03
3.12880000E-01	2.05148980E-02	6.26599471E-03
3.13390000E-01	2.05938776E-02	6.28734528E-03
3.13900000E-01	2.59222449E-02	6.33098019E-03
3.14400000E-01	2.57020408E-02	6.35291016E-03
3.14910000E-01	2.80153061E-02	6.36841909E-03
3.15420000E-01	3.42916327E-02	6.39609516E-03
3.15920000E-01	2.90048980E-02	6.39866983E-03
3.16430000E-01	2.35585714E-02	6.43944969E-03
3.16940000E-01	2.92055102E-02	6.45459791E-03
3.17440000E-01	3.55293878E-02	6.47514054E-03
3.17950000E-01	2.60659184E-02	6.50846043E-03
3.18450000E-01	1.95483673E-02	6.50742292E-03
3.18960000E-01	2.15748980E-02	6.51636119E-03
3.19470000E-01	3.24922449E-02	6.53626838E-03
3.19970000E-01	2.45389796E-02	6.49423941E-03
3.20480000E-01	2.05404082E-02	6.53292530E-03
3.20990000E-01	2.70542857E-02	6.50689785E-03
3.21490000E-01	1.51944898E-02	6.52192618E-03
3.22000000E-01	2.21759184E-02	6.50961300E-03
3.22510000E-01	2.19783673E-02	6.53860000E-03
3.23010000E-01	3.12475510E-02	6.49512860E-03
3.23520000E-01	2.77375510E-02	6.49889672E-03
3.24030000E-01	2.85583673E-02	6.52010314E-03
3.24530000E-01	2.16624490E-02	6.48768499E-03
3.25040000E-01	2.30740816E-02	6.51637109E-03
3.25550000E-01	2.86595918E-02	6.49816328E-03
3.26050000E-01	2.97587755E-02	6.53221824E-03
3.26560000E-01	2.30208163E-02	6.51874555E-03
3.27070000E-01	2.43861224E-02	6.52278493E-03
3.27570000E-01	2.57967347E-02	6.56792638E-03
3.28080000E-01	1.98644898E-02	6.52522678E-03
3.28590000E-01	3.32057143E-02	6.54748405E-03
3.29090000E-01	2.53630612E-02	6.56442169E-03
3.29600000E-01	2.31408163E-02	6.56911409E-03
3.30100000E-01	1.93467347E-02	6.56766896E-03
3.30610000E-01	2.48395918E-02	6.57760321E-03
3.31120000E-01	1.76548980E-02	6.58798128E-03
3.31620000E-01	2.41142857E-02	6.60393917E-03
3.32130000E-01	2.23422449E-02	6.61346221E-03
3.32640000E-01	2.31818367E-02	6.62460046E-03
3.33140000E-01	2.56585714E-02	6.63490653E-03
3.33650000E-01	3.25993878E-02	6.61880529E-03
3.34160000E-01	2.57226531E-02	6.64919122E-03
3.34660000E-01	2.75563265E-02	6.63414997E-03
3.35170000E-01	2.22332653E-02	6.63062657E-03
3.35680000E-01	2.97932653E-02	6.66369587E-03
3.36180000E-01	1.88846939E-02	6.65558338E-03
3.36690000E-01	2.50726531E-02	6.65798389E-03
3.37200000E-01	2.27669388E-02	6.67292268E-03
3.37700000E-01	2.66044898E-02	6.63383569E-03
3.38210000E-01	2.21012245E-02	6.68991651E-03
3.38720000E-01	1.73400000E-02	6.68603125E-03
3.39220000E-01	2.46587755E-02	6.72276540E-03
3.39730000E-01	2.97620408E-02	6.68783884E-03
3.40230000E-01	2.94110204E-02	6.68787788E-03
3.40740000E-01	1.71016327E-02	6.70678643E-03
3.41250000E-01	2.33461224E-02	6.72879154E-03
3.41750000E-01	2.68124490E-02	6.73426552E-03
3.42260000E-01	3.13934694E-02	6.74197698E-03
3.42770000E-01	2.65561224E-02	6.73845459E-03
3.43270000E-01	2.86587755E-02	6.69762539E-03
3.43780000E-01	1.87881633E-02	6.73205476E-03
3.44290000E-01	2.27502041E-02	6.73341153E-03
3.44790000E-01	2.84206122E-02	6.76265603E-03
3.45300000E-01	3.01771429E-02	6.74345976E-03
3.45810000E-01	2.06577551E-02	6.75280155E-03
3.46310000E-01	1.50630612E-02	6.78006516E-03
3.46820000E-01	2.68018367E-02	6.74278890E-03
3.47330000E-01	1.62773469E-02	6.76071267E-03
3.47830000E-01	1.68691837E-02	6.80449491E-03
3.48340000E-01	1.54030612E-02	6.80227286E-03
3.48840000E-01	2.14334694E-02	6.81777667E-03
3.49350000E-01	2.15338776E-02	6.79346432E-03
3.49860000E-01	1.79902041E-02	6.83055642E-03
3.50360000E-01	2.27512245E-02	6.80520226E-03
3.50870000E-01	1.84583673E-02	6.80256158E-03
3.51380000E-01	1.96620408E-02	6.80610498E-03
3.51880000E-01	2.42493878E-02	6.78695682E-03
3.52390000E-01	2.29597959E-02	6.82149098E-03
3.52900000E-01	1.91563265E-02	6.80112837E-03
3.53400000E-01	2.73748980E-02	6.78608915E-03
3.53910000E-01	2.68397959E-02	6.64323991E-03
3.54420000E-01	1.66687755E-02	6.58842122E-03
3.54920000E-01	2.50869388E-02	6.52710407E-03
3.55430000E-01	1.78983673E-02	6.53711093E-03
3.55940000E-01	2.54797959E-02	6.43803041E-03
3.56440000E-01	1.97561224E-02	6.40350112E-03
3.56950000E-01	2.21422449E-02	6.40293206E-03
3.57450000E-01	2.06969388E-02	6.44052512E-03
3.57960000E-01	2.52240816E-02	6.50026684E-03
3.58470000E-01	2.46697959E-02	6.53350673E-03
3.58970000E-01	2.11226531E-02	6.52369211E-03
3.59480000E-01	1.49997959E-02	6.53998442E-03
3.59990000E-01	1.94997959E-02	6.51946385E-03
3.60490000E-01	2.38906122E-02	6.54774326E-03
3.61000000E-01	2.24783673E-02	6.55517475E-03
3.61510000E-01	2.51604082E-02	6.53455656E-03
3.62010000E-01	2.03742857E-02	6.56067084E-03
3.62520000E-01	1.63389796E-02	6.59144155E-03
3.63030000E-01	9.64877551E-03	6.56067609E-03
3.63530000E-01	2.35079592E-02	6.60590327E-03
3.64040000E-01	1.58189796E-02	6.61907093E-03
3.64550000E-01	2.23624490E-02	6.61676693E-03
3.65050000E-01	1.76330612E-02	6.64926963E-03
3.65560000E-01	2.04710204E-02	6.68288759E-03
3.66060000E-01	1.66271429E-02	6.69353475E-03
3.66570000E-01	1.25783673E-02	6.66863048E-03
3.67080000E-01	2.49128571E-02	6.68377804E-03
3.67580000E-01	1.41320408E-02	6.73616301E-03
3.68090000E-01	1.82628571E-02	6.78867862E-03
3.68600000E-01	2.57951020E-02	6.84542034E-03
3.69100000E-01	1.91163265E-02	6.91860018E-03
3.69610000E-01	1.98116327E-02	6.92065736E-03
3.70120000E-01	2.13971429E-02	6.93559482E-03
3.70620000E-01	1.73734694E-02	6.97179655E-03
3.71130000E-01	1.92957143E-02	7.01214116E-03
3.71640000E-01	1.96926531E-02	7.00158354E-03
3.72140000E-01	2.38989796E-02	6.96441895E-03
3.72650000E-01	1.67081633E-02	6.99301839E-03
3.73150000E-01	2.08777551E-02	7.04805333E-03
3.73660000E-01	1.20540816E-02	7.04610384E-03
3.74170000E-01	1.88385714E-02	7.07056458E-03
3.74670000E-01	1.94283673E-02	7.10501610E-03
3.75180000E-01	2.01040816E-02	7.14258292E-03
3.75690000E-01	2.33124490E-02	7.17949613E-03
3.76190000E-01	2.79885714E-02	7.21834223E-03
3.76700000E-01	2.59193878E-02	7.23958158E-03
3.77210000E-01	1.95148980E-02	7.25601970E-03
3.77710000E-01	2.12487755E-02	7.27260108E-03
3.78220000E-01	1.78597959E-02	7.33697895E-03
3.78730000E-01	1.40546939E-02	7.36087286E-03
3.79230000E-01	1.36038776E-02	7.39243160E-03
3.79740000E-01	2.11863265E-02	7.39261730E-03
3.80240000E-01	1.80014286E-02	7.45230809E-03
3.80750000E-01	1.47942857E-02	7.48955382E-03
3.81260000E-01	1.94848980E-02	7.51574680E-03
3.81760000E-01	2.28316327E-02	7.53317275E-03
3.82270000E-01	2.32712245E-02	7.58395536E-03
3.82780000E-01	1.67906122E-02	7.57923804E-03
3.83280000E-01	1.86844898E-02	7.66084486E-03
3.83790000E-01	9.05938776E-03	7.65281293E-03
3.84300000E-01	1.63153061E-02	7.69496785E-03
3.84800000E-01	1.63585714E-02	7.76565873E-03
3.85310000E-01	2.37348980E-02	7.74892990E-03
3.85820000E-01	1.59685714E-02	7.79186934E-03
3.86320000E-01	1.70281633E-02	7.83016521E-03
3.86830000E-01	1.07351020E-02	7.84058418E-03
3.87330000E-01	9.29224490E-03	7.88267234E-03
3.87840000E-01	3.03916327E-02	7.93003334E-03
3.88350000E-01	1.04808163E-02	7.94529705E-03
3.88850000E-01	1.69114286E-02	7.97699295E-03
3.89360000E-01	2.99395918E-02	8.00817385E-03
3.89870000E-01	1.49616327E-02	8.05287475E-03
3.90370000E-01	1.44816327E-02	8.12234980E-03
3.90880000E-01	1.82110204E-02	8.08180904E-03
3.91390000E-01	2.33883673E-02	8.22745102E-03
3.91890000E-01	2.42438776E-02	8.19967110E-03
3.92400000E-01	1.15306122E-02	8.22621705E-03
3.92900000E-01	1.74583673E-02	8.29191944E-03
3.93410000E-01	1.96932653E-02	8.35098353E-03
3.93920000E-01	1.24163265E-02	8.35244027E-03
3.94420000E-01	1.29110204E-02	9.11309264E-03
3.94930000E-01	1.79046939E-02	8.45395898E-03
3.95440000E-01	1.96677551E-02	8.52128053E-03
3.95940000E-01	2.14077551E-02	8.45250461E-03
3.96450000E-01	1.09414286E-02	8.56552344E-03
3.96960000E-01	2.17724490E-02	8.61652783E-03
3.97460000E-01	1.73267347E-02	8.58786696E-03
3.97970000E-01	2.09183673E-02	8.64026889E-03
3.98470000E-01	1.82771429E-02	8.74216235E-03
3.98980000E-01	2.32328571E-02	8.73065460E-03
3.99490000E-01	6.45061224E-03	8.73917434E-03
3.99990000E-01	1.64704082E-02	8.74361688E-03
4.00500000E-01	1.81702041E-02	8.89261682E-03
4.01010000E-01	1.99787755E-02	8.88894230E-03
4.01510000E-01	8.81775510E-03	8.87419153E-03
4.02020000E-01	1.13942857E-02	9.05781615E-03
4.02530000E-01	2.51565306E-02	8.94673796E-03
4.03030000E-01	1.44563265E-02	8.99156086E-03
4.03540000E-01	1.81865306E-02	9.00461198E-03
4.04050000E-01	5.73306122E-03	9.07031040E-03
4.04550000E-01	1.88622449E-02	9.12054458E-03
4.05060000E-01	1.81259184E-02	9.11480817E-03
4.05560000E-01	1.21336735E-02	9.17110073E-03
4.06070000E-01	9.11448980E-03	9.16065159E-03
4.06580000E-01	1.61516327E-02	9.18359231E-03
4.07080000E-01	1.27004082E-02	9.22497998E-03
4.07590000E-01	1.85618367E-02	9.27532486E-03
4.08100000E-01	2.72387755E-03	9.21898388E-03
4.08600000E-01	1.00469388E-02	9.28098639E-03
4.09110000E-01	1.64861224E-02	9.29797625E-03
4.09620000E-01	1.69957143E-02	9.33733994E-03
4.10120000E-01	1.21555102E-02	9.31481806E-03
4.10630000E-01	1.05271429E-02	9.37792928E-03
4.11130000E-01	2.30712245E-02	9.44339852E-03
4.11640000E-01	2.26846939E-02	9.27986961E-03
4.12150000E-01	8.86081633E-03	9.29485017E-03
4.12650000E-01	-6.75510204E-05	9.40388683E-03
4.13160000E-01	1.05234694E-02	9.42170429E-03
4.13670000E-01	1.60175510E-02	9.43581720E-03
4.14170000E-01	8.37346939E-03	9.44108518E-03
4.14680000E-01	1.11363265E-02	9.55190287E-03
4.15180000E-01	1.93769388E-02	9.46689491E-03
4.15690000E-01	-1.58979592E-04	9.46779789E-03
4.16200000E-01	1.99606122E-02	9.54546199E-03
4.16700000E-01	1.80785714E-02	9.64903055E-03
4.17210000E-01	-1.99897959E-03	9.59615726E-03
4.17720000E-01	1.73830612E-02	9.68361586E-03
4.18220000E-01	2.71040816E-02	9.67193085E-03
4.18730000E-01	1.57581633E-02	9.72194384E-03
4.19240000E-01	1.23036735E-02	9.77264092E-03
4.19740000E-01	2.01618367E-02	9.85349415E-03
4.20250000E-01	1.69453061E-02	9.88823184E-03
4.20750000E-01	2.46261224E-02	9.92455631E-03
4.21260000E-01	7.16673469E-03	9.87629398E-03
4.21770000E-01	1.75571429E-02	1.00755180E-02
4.22270000E-01	1.65030612E-02	1.01415742E-02
4.22780000E-01	1.06289796E-02	1.02128030E-02
4.23290000E-01	8.93469388E-03	1.02212186E-02
4.23790000E-01	1.45087755E-02	1.03251713E-02
4.24300000E-01	1.77908163E-02	1.03504732E-02
4.24810000E-01	7.96836735E-03	1.03463376E-02
4.25310000E-01	6.04775510E-03	1.04918389E-02
4.25820000E-01	2.67844898E-02	1.05962985E-02
4.26320000E-01	1.18361224E-02	1.05691617E-02
4.26830000E-01	2.52567347E-02	1.07011829E-02
4.27340000E-01	7.86755102E-03	1.07801376E-02
4.27840000E-01	1.77430612E-02	1.07974784E-02
4.28350000E-01	8.46510204E-03	1.08564672E-02
4.28860000E-01	1.45146939E-02	1.09873224E-02
4.29360000E-01	2.44602041E-02	1.11522009E-02
4.29870000E-01	8.34244898E-03	1.10291205E-02
4.30370000E-01	1.04171429E-02	1.12290398E-02
4.30880000E-01	2.03730612E-02	1.12342067E-02
4.31390000E-01	1.47626531E-02	1.13961348E-02
4.31890000E-01	2.63316327E-02	1.14574784E-02
4.32400000E-01	6.12530612E-03	1.15570571E-02
4.32910000E-01	9.74530612E-03	1.17319252E-02
4.33410000E-01	1.51159184E-02	1.16693468E-02
4.33920000E-01	2.38828571E-02	1.17725677E-02
4.34430000E-01	1.95355102E-02	1.19182666E-02
4.34930000E-01	2.01726531E-02	1.21051000E-02
4.35440000E-01	2.30148980E-02	1.20848477E-02
4.35940000E-01	-3.87040816E-03	1.22346339E-02
4.36450000E-01	8.79469388E-03	1.22654421E-02
4.36960000E-01	1.15781633E-02	1.23979902E-02
4.37460000E-01	1.35418367E-02	1.24036985E-02
4.37970000E-01	2.33785714E-02	1.26144330E-02
4.38480000E-01	3.34810204E-02	1.27209075E-02
4.38980000E-01	5.72244898E-03	1.27565457E-02
4.39490000E-01	2.64310204E-02	1.29723151E-02
4.39990000E-01	1.81148980E-02	1.30709609E-02
