## Supplementary material for "Disordered proteins interact with the chemical environment to tune their protective function during drying": File S1: 100T - 8.csv

Q	I(Q)	Error
1.14000000E-02	1.18739704E+01	7.44708021E+00
1.19100000E-02	1.12512234E+01	6.77732055E+00
1.24200000E-02	9.98957298E+00	5.75617772E+00
1.29200000E-02	7.51181021E+00	3.47963434E+00
1.34300000E-02	6.39356936E+00	2.82001324E+00
1.39400000E-02	5.63568213E+00	2.15794905E+00
1.44400000E-02	5.58083426E+00	1.51217994E+00
1.49500000E-02	5.31883574E+00	1.32816529E+00
1.54600000E-02	5.07846021E+00	1.07021820E+00
1.59600000E-02	4.95563064E+00	7.82662706E-01
1.64700000E-02	4.77907340E+00	5.89046633E-01
1.69800000E-02	4.79218872E+00	5.16933619E-01
1.74800000E-02	4.66209915E+00	4.24486585E-01
1.79900000E-02	4.56572404E+00	3.04503156E-01
1.85000000E-02	4.43073447E+00	2.61725264E-01
1.90000000E-02	4.36854596E+00	2.13781210E-01
1.95100000E-02	4.31081766E+00	1.75346103E-01
2.00200000E-02	4.24718660E+00	1.42242496E-01
2.05200000E-02	4.16626574E+00	1.21745774E-01
2.10300000E-02	4.10249894E+00	1.07681701E-01
2.15400000E-02	4.00573532E+00	8.77146568E-02
2.20400000E-02	3.97986170E+00	7.96652062E-02
2.25500000E-02	3.90161340E+00	7.08129472E-02
2.30600000E-02	3.81141362E+00	6.06954598E-02
2.35600000E-02	3.75355894E+00	5.57811631E-02
2.40700000E-02	3.71931787E+00	4.99468454E-02
2.45800000E-02	3.66156766E+00	4.65981408E-02
2.50900000E-02	3.62038213E+00	4.30400358E-02
2.55900000E-02	3.58643809E+00	3.94772373E-02
2.61000000E-02	3.52692553E+00	3.77584922E-02
2.66100000E-02	3.46207149E+00	3.59209730E-02
2.71100000E-02	3.38842830E+00	3.38359809E-02
2.76200000E-02	3.37796426E+00	3.29383966E-02
2.81300000E-02	3.26956468E+00	3.22221093E-02
2.86300000E-02	3.23299021E+00	3.06628405E-02
2.91400000E-02	3.19386638E+00	3.09425802E-02
2.96500000E-02	3.13023213E+00	3.05019760E-02
3.01500000E-02	3.06982447E+00	2.95172023E-02
3.06600000E-02	3.04340511E+00	2.96483707E-02
3.11700000E-02	2.98529000E+00	2.85813664E-02
3.16700000E-02	2.97973830E+00	2.84661752E-02
3.21800000E-02	2.91718617E+00	2.82605352E-02
3.26900000E-02	2.86131830E+00	2.77398284E-02
3.31900000E-02	2.78921872E+00	2.74271401E-02
3.37000000E-02	2.75763617E+00	2.66659748E-02
3.42100000E-02	2.72448255E+00	2.66985086E-02
3.47100000E-02	2.66292191E+00	2.60744214E-02
3.52200000E-02	2.60650979E+00	2.58421208E-02
3.57300000E-02	2.60114511E+00	2.52603096E-02
3.62300000E-02	2.52065404E+00	2.50951413E-02
3.67400000E-02	2.51980723E+00	2.49960423E-02
3.72500000E-02	2.51202872E+00	2.44816631E-02
3.77500000E-02	2.42814468E+00	2.42792668E-02
3.82600000E-02	2.39400787E+00	2.38912990E-02
3.87700000E-02	2.36712043E+00	2.35639750E-02
3.92700000E-02	2.32236936E+00	2.32711278E-02
3.97800000E-02	2.25264894E+00	2.27569791E-02
4.02900000E-02	2.22300787E+00	2.26594572E-02
4.08000000E-02	2.20262574E+00	2.24450431E-02
4.13000000E-02	2.14580085E+00	2.20177258E-02
4.18100000E-02	2.12821872E+00	2.21730570E-02
4.23200000E-02	2.10306170E+00	2.16728982E-02
4.28200000E-02	2.04350319E+00	2.15747864E-02
4.33300000E-02	2.03610319E+00	2.11481141E-02
4.38400000E-02	1.97086872E+00	2.13862182E-02
4.43400000E-02	1.93857574E+00	2.12068332E-02
4.48500000E-02	1.95072255E+00	2.05991245E-02
4.53600000E-02	1.88665426E+00	2.06778525E-02
4.58600000E-02	1.89227362E+00	2.01586209E-02
4.63700000E-02	1.83142681E+00	2.04530195E-02
4.68800000E-02	1.79432277E+00	2.00938102E-02
4.73800000E-02	1.78367468E+00	1.98485892E-02
4.78900000E-02	1.75749404E+00	1.96983524E-02
4.84000000E-02	1.72126064E+00	1.93414110E-02
4.89000000E-02	1.67716383E+00	1.94586821E-02
4.94100000E-02	1.63557383E+00	1.94066407E-02
4.99200000E-02	1.62716574E+00	1.87117248E-02
5.04200000E-02	1.62220085E+00	1.84094315E-02
5.09300000E-02	1.56855468E+00	1.84988210E-02
5.14400000E-02	1.55008319E+00	1.81808683E-02
5.19400000E-02	1.53840532E+00	1.79101300E-02
5.24500000E-02	1.51837532E+00	1.80467763E-02
5.29600000E-02	1.48781915E+00	1.75993677E-02
5.34600000E-02	1.45173064E+00	1.75957074E-02
5.39700000E-02	1.41642128E+00	1.76095086E-02
5.44800000E-02	1.42828723E+00	1.73930526E-02
5.49800000E-02	1.37450574E+00	1.74097135E-02
5.54900000E-02	1.38630128E+00	1.68986266E-02
5.60000000E-02	1.35971319E+00	1.71547053E-02
5.65000000E-02	1.34353766E+00	1.70156053E-02
5.70100000E-02	1.29888681E+00	1.67320940E-02
5.75200000E-02	1.29214915E+00	1.67668839E-02
5.80300000E-02	1.28014894E+00	1.65163922E-02
5.85300000E-02	1.25048426E+00	1.63784176E-02
5.90400000E-02	1.22571532E+00	1.63949496E-02
5.95500000E-02	1.21036936E+00	1.62127405E-02
6.00500000E-02	1.17776426E+00	1.60254154E-02
6.05600000E-02	1.16966660E+00	1.60200041E-02
6.10700000E-02	1.17346319E+00	1.59752773E-02
6.15700000E-02	1.16557596E+00	1.58044629E-02
6.20800000E-02	1.11871149E+00	1.56593685E-02
6.25900000E-02	1.11105617E+00	1.55182659E-02
6.30900000E-02	1.10914660E+00	1.55696541E-02
6.36000000E-02	1.07084851E+00	1.54032183E-02
6.41100000E-02	1.07672106E+00	1.52531810E-02
6.46100000E-02	1.03754809E+00	1.52385249E-02
6.51200000E-02	1.02229979E+00	1.50356892E-02
6.56300000E-02	1.01654830E+00	1.49121342E-02
6.61300000E-02	9.92584043E-01	1.50141911E-02
6.66400000E-02	9.99977234E-01	1.48859724E-02
6.71500000E-02	9.85967234E-01	1.47495064E-02
6.76500000E-02	9.74565957E-01	1.45896473E-02
6.81600000E-02	9.31091064E-01	1.46583944E-02
6.86700000E-02	9.52741915E-01	1.44400852E-02
6.91700000E-02	9.22035957E-01	1.43829869E-02
6.96800000E-02	8.95622766E-01	1.43918067E-02
7.01900000E-02	9.02564894E-01	1.41497414E-02
7.06900000E-02	8.80697872E-01	1.40756298E-02
7.12000000E-02	8.80965319E-01	1.41294312E-02
7.17100000E-02	8.69603830E-01	1.39929730E-02
7.22100000E-02	8.62961702E-01	1.39401131E-02
7.27200000E-02	8.47547447E-01	1.38115103E-02
7.32300000E-02	8.62408085E-01	1.39292318E-02
7.37300000E-02	8.29039149E-01	1.36268059E-02
7.42400000E-02	8.27189574E-01	1.35785871E-02
7.47500000E-02	8.04999574E-01	1.35217957E-02
7.52600000E-02	8.02384681E-01	1.35457554E-02
7.57600000E-02	7.88165532E-01	1.33733784E-02
7.62700000E-02	7.79880213E-01	1.33103791E-02
7.67800000E-02	7.69990000E-01	1.32895643E-02
7.72800000E-02	7.62130851E-01	1.29118259E-02
7.77900000E-02	7.45265532E-01	1.29623519E-02
7.83000000E-02	7.38039787E-01	1.29376055E-02
7.88000000E-02	7.48462553E-01	1.29103372E-02
7.93100000E-02	7.20535319E-01	1.27320146E-02
7.98200000E-02	7.32036596E-01	1.25907747E-02
8.03200000E-02	7.23159362E-01	1.28878348E-02
8.08300000E-02	6.88604894E-01	1.29201898E-02
8.13400000E-02	6.87374255E-01	1.29009862E-02
8.18400000E-02	6.75747234E-01	1.29960474E-02
8.23500000E-02	6.90283617E-01	1.28396159E-02
8.28600000E-02	6.65514468E-01	1.29057890E-02
8.33600000E-02	6.66570426E-01	1.30134579E-02
8.38700000E-02	6.50957447E-01	1.30016445E-02
8.43800000E-02	6.17669787E-01	1.28533136E-02
8.48800000E-02	6.46356383E-01	1.28357428E-02
8.53900000E-02	6.34494255E-01	1.29087072E-02
8.59000000E-02	6.27294681E-01	1.28950087E-02
8.64000000E-02	6.02685319E-01	1.29186286E-02
8.69100000E-02	6.02574255E-01	1.27591515E-02
8.74200000E-02	6.03931489E-01	1.28342077E-02
8.79200000E-02	5.94619149E-01	1.27233196E-02
8.84300000E-02	5.82021489E-01	1.27579657E-02
8.89400000E-02	5.91593617E-01	1.27872476E-02
8.94400000E-02	5.75736383E-01	1.27132705E-02
8.99500000E-02	5.59622553E-01	1.29208716E-02
9.04600000E-02	5.60768936E-01	1.30651467E-02
9.09600000E-02	5.66589149E-01	1.30060369E-02
9.14700000E-02	5.40484681E-01	1.30803452E-02
9.19800000E-02	5.36487021E-01	1.30195799E-02
9.24800000E-02	5.29574468E-01	1.27966704E-02
9.29900000E-02	5.40408936E-01	1.27773322E-02
9.35000000E-02	5.42023404E-01	1.25606196E-02
9.40100000E-02	5.21599362E-01	1.25558785E-02
9.45100000E-02	5.21733404E-01	1.25453517E-02
9.50200000E-02	5.08947872E-01	1.24440736E-02
9.55300000E-02	5.04926809E-01	1.24575762E-02
9.60300000E-02	5.08646809E-01	1.24725830E-02
9.65400000E-02	4.95397447E-01	1.22707406E-02
9.70500000E-02	5.09275319E-01	1.22794516E-02
9.75500000E-02	4.94076809E-01	1.22764407E-02
9.80600000E-02	5.16684681E-01	1.21970726E-02
9.85700000E-02	4.59920213E-01	2.53373916E-01
9.90700000E-02	4.71537447E-01	1.21466099E-02
9.95800000E-02	4.81598723E-01	1.21591095E-02
1.00090000E-01	4.78124043E-01	1.20939621E-02
1.00590000E-01	4.74485319E-01	1.20108431E-02
1.01100000E-01	4.71625532E-01	1.19147234E-02
1.01610000E-01	4.65657660E-01	1.16063644E-02
1.02110000E-01	4.63404468E-01	1.14880664E-02
1.02620000E-01	4.52798511E-01	1.13740490E-02
1.03130000E-01	4.52230000E-01	1.14894156E-02
1.03630000E-01	4.38766383E-01	1.15603513E-02
1.04140000E-01	4.37247872E-01	1.16117608E-02
1.04650000E-01	4.44628511E-01	1.17090774E-02
1.05150000E-01	4.36715532E-01	1.16715966E-02
1.05660000E-01	4.20395106E-01	1.15382657E-02
1.06170000E-01	4.23648511E-01	1.13394826E-02
1.06670000E-01	4.11387660E-01	1.11856132E-02
1.07180000E-01	4.03931277E-01	1.11498644E-02
1.07690000E-01	4.14356596E-01	1.10860827E-02
1.08190000E-01	4.09404468E-01	1.09800497E-02
1.08700000E-01	4.04940638E-01	1.09326306E-02
1.09210000E-01	4.11060851E-01	1.07476980E-02
1.09710000E-01	3.90230213E-01	1.08478081E-02
1.10220000E-01	4.01018723E-01	1.07257847E-02
1.10730000E-01	3.86496596E-01	1.06640795E-02
1.11230000E-01	3.79359362E-01	1.06382578E-02
1.11740000E-01	3.71528511E-01	1.06206727E-02
1.12250000E-01	3.86576596E-01	1.05860918E-02
1.12750000E-01	3.83674255E-01	1.04847143E-02
1.13260000E-01	3.82914894E-01	1.04569011E-02
1.13770000E-01	3.81804043E-01	1.03131025E-02
1.14280000E-01	3.68224468E-01	1.03454840E-02
1.14780000E-01	3.70679787E-01	1.02809333E-02
1.15290000E-01	3.73591489E-01	1.01542128E-02
1.15800000E-01	3.58988723E-01	1.01513265E-02
1.16300000E-01	3.63168085E-01	1.00365613E-02
1.16810000E-01	3.48520213E-01	1.00315683E-02
1.17320000E-01	3.46316809E-01	9.97885098E-03
1.17820000E-01	3.47684681E-01	9.97507317E-03
1.18330000E-01	3.59397447E-01	9.84202132E-03
1.18840000E-01	3.39785106E-01	9.83801086E-03
1.19340000E-01	3.38456809E-01	9.78731187E-03
1.19850000E-01	3.42372340E-01	9.81176392E-03
1.20360000E-01	3.30091702E-01	9.69006992E-03
1.20860000E-01	3.39557021E-01	9.65049541E-03
1.21370000E-01	3.30280426E-01	9.63587206E-03
1.21880000E-01	3.22144468E-01	9.63845256E-03
1.22380000E-01	3.31454894E-01	9.57073077E-03
1.22890000E-01	3.21890851E-01	9.52625897E-03
1.23400000E-01	3.26318085E-01	9.44885091E-03
1.23900000E-01	3.22148298E-01	9.45062079E-03
1.24410000E-01	3.18724468E-01	9.44151516E-03
1.24920000E-01	3.17860213E-01	9.33825441E-03
1.25420000E-01	3.13851915E-01	9.35313708E-03
1.25930000E-01	3.15970638E-01	9.25196304E-03
1.26440000E-01	3.12624255E-01	9.26608011E-03
1.26940000E-01	3.00495745E-01	9.28156919E-03
1.27450000E-01	2.98610638E-01	9.15267879E-03
1.27960000E-01	2.94577021E-01	9.07161304E-03
1.28460000E-01	2.91465957E-01	9.03028661E-03
1.28970000E-01	3.00107234E-01	9.00839127E-03
1.29480000E-01	2.81733404E-01	9.05118997E-03
1.29980000E-01	2.93011915E-01	8.98865533E-03
1.30490000E-01	2.86163191E-01	8.91155661E-03
1.31000000E-01	2.87102553E-01	8.87553814E-03
1.31500000E-01	2.74479787E-01	8.83657893E-03
1.32010000E-01	2.98995745E-01	8.69288356E-03
1.32520000E-01	2.77773617E-01	8.79208253E-03
1.33020000E-01	2.91207021E-01	8.71536665E-03
1.33530000E-01	2.83730638E-01	8.68071517E-03
1.34040000E-01	2.79525106E-01	8.69779246E-03
1.34540000E-01	2.67524043E-01	8.68614037E-03
1.35050000E-01	2.76959787E-01	8.65936671E-03
1.35560000E-01	2.69141277E-01	8.59071541E-03
1.36060000E-01	2.78743404E-01	8.61025375E-03
1.36570000E-01	2.64562340E-01	8.59316930E-03
1.37080000E-01	2.64280851E-01	8.53361466E-03
1.37580000E-01	2.67557447E-01	8.48329668E-03
1.38090000E-01	2.65107447E-01	8.48636217E-03
1.38600000E-01	2.66186809E-01	8.47313336E-03
1.39110000E-01	2.65909787E-01	8.38421364E-03
1.39610000E-01	2.65535532E-01	8.36064987E-03
1.40120000E-01	2.62270213E-01	8.35540293E-03
1.40630000E-01	2.50365106E-01	8.29609865E-03
1.41130000E-01	2.62807447E-01	8.38117986E-03
1.41640000E-01	2.55427872E-01	8.33263444E-03
1.42150000E-01	2.51671702E-01	8.26607059E-03
1.42650000E-01	2.45852553E-01	8.22609726E-03
1.43160000E-01	2.43687872E-01	8.25035213E-03
1.43670000E-01	2.41077660E-01	8.26591828E-03
1.44170000E-01	2.46555745E-01	8.20833973E-03
1.44680000E-01	2.42192979E-01	8.17752702E-03
1.45190000E-01	2.41572340E-01	8.16655708E-03
1.45690000E-01	2.34985106E-01	8.11885138E-03
1.46200000E-01	2.35416383E-01	8.15274480E-03
1.46710000E-01	2.31229787E-01	8.14873473E-03
1.47210000E-01	2.34387447E-01	8.07521764E-03
1.47720000E-01	2.25539574E-01	8.03570276E-03
1.48230000E-01	2.33786383E-01	8.07375867E-03
1.48730000E-01	2.30511064E-01	8.04104408E-03
1.49240000E-01	2.33795106E-01	7.97611799E-03
1.49750000E-01	2.26323191E-01	7.97477088E-03
1.50250000E-01	2.23769149E-01	7.95219303E-03
1.50760000E-01	2.19485532E-01	7.96080901E-03
1.51270000E-01	2.31541277E-01	7.93068541E-03
1.51770000E-01	2.21591915E-01	7.88133256E-03
1.52280000E-01	2.15133191E-01	7.88111965E-03
1.52790000E-01	2.08201064E-01	7.83864051E-03
1.53290000E-01	2.10456170E-01	7.84680628E-03
1.53800000E-01	2.19889787E-01	7.88958880E-03
1.54310000E-01	2.21164894E-01	7.77688403E-03
1.54810000E-01	2.13771702E-01	7.75646206E-03
1.55320000E-01	2.19892766E-01	7.83593066E-03
1.55830000E-01	2.10225532E-01	7.71328243E-03
1.56330000E-01	2.09495745E-01	7.68853970E-03
1.56840000E-01	2.13602766E-01	7.65978974E-03
1.57350000E-01	2.05823617E-01	7.63152710E-03
1.57850000E-01	2.08815957E-01	7.61572456E-03
1.58360000E-01	2.06550426E-01	7.66558693E-03
1.58870000E-01	1.99739574E-01	7.62009854E-03
1.59370000E-01	2.05217447E-01	7.59008940E-03
1.59880000E-01	1.97381915E-01	7.55508910E-03
1.60390000E-01	2.05874681E-01	7.56673334E-03
1.60890000E-01	1.95535532E-01	7.59633625E-03
1.61400000E-01	2.04380213E-01	7.53800443E-03
1.61910000E-01	2.04646170E-01	7.49526782E-03
1.62410000E-01	2.03699574E-01	7.55445315E-03
1.62920000E-01	1.89941915E-01	7.48053193E-03
1.63430000E-01	1.97030213E-01	7.46385048E-03
1.63930000E-01	1.93987021E-01	7.51430585E-03
1.64440000E-01	1.97535745E-01	7.43826643E-03
1.64950000E-01	1.93221915E-01	7.43437474E-03
1.65450000E-01	1.99745319E-01	7.46424786E-03
1.65960000E-01	1.87082979E-01	7.40899143E-03
1.66470000E-01	1.87247872E-01	7.40420507E-03
1.66970000E-01	1.82281489E-01	7.33205799E-03
1.67480000E-01	1.76444043E-01	7.34918614E-03
1.67990000E-01	1.73833617E-01	7.38241853E-03
1.68490000E-01	1.76690638E-01	7.26890847E-03
1.69000000E-01	1.80407234E-01	7.36314158E-03
1.69510000E-01	1.78958723E-01	7.36869616E-03
1.70010000E-01	1.84110638E-01	7.40734931E-03
1.70520000E-01	1.77519362E-01	7.48005404E-03
1.71030000E-01	1.82864043E-01	7.50773439E-03
1.71530000E-01	1.79192766E-01	7.42956860E-03
1.72040000E-01	1.79061702E-01	7.48626770E-03
1.72550000E-01	1.85726809E-01	7.53583653E-03
1.73050000E-01	1.74430213E-01	7.53127792E-03
1.73560000E-01	1.62295957E-01	7.53880196E-03
1.74070000E-01	1.74658085E-01	7.46907032E-03
1.74570000E-01	1.72597660E-01	7.51867260E-03
1.75080000E-01	1.81557021E-01	7.50848480E-03
1.75590000E-01	1.67636596E-01	7.52198038E-03
1.76100000E-01	1.60751702E-01	7.55889215E-03
1.76600000E-01	1.73721064E-01	7.49879543E-03
1.77110000E-01	1.62275532E-01	7.50209953E-03
1.77620000E-01	1.66211064E-01	7.53724281E-03
1.78120000E-01	1.67843191E-01	7.55316028E-03
1.78630000E-01	1.70076383E-01	7.51550448E-03
1.79140000E-01	1.61962128E-01	7.49751321E-03
1.79640000E-01	1.68560851E-01	7.49684581E-03
1.80150000E-01	1.62889574E-01	7.58471877E-03
1.80660000E-01	1.66394894E-01	7.65187326E-03
1.81160000E-01	1.59454894E-01	7.65957239E-03
1.81670000E-01	1.57141277E-01	7.68861741E-03
1.82180000E-01	1.56356170E-01	7.64587343E-03
1.82680000E-01	1.55264681E-01	7.68353554E-03
1.83190000E-01	1.67007660E-01	7.70261460E-03
1.83700000E-01	1.58807872E-01	7.72459315E-03
1.84200000E-01	1.40859574E-01	7.76472444E-03
1.84710000E-01	1.60457872E-01	7.82601767E-03
1.85220000E-01	1.58417447E-01	7.82597455E-03
1.85720000E-01	1.58178511E-01	7.85979277E-03
1.86230000E-01	1.60023830E-01	7.83078054E-03
1.86740000E-01	1.41476809E-01	7.87532964E-03
1.87240000E-01	1.46550638E-01	7.91814829E-03
1.87750000E-01	1.57936596E-01	7.93402741E-03
1.88260000E-01	1.47150638E-01	7.97318843E-03
1.88760000E-01	1.63176596E-01	7.92292211E-03
1.89270000E-01	1.52763830E-01	7.93209149E-03
1.89780000E-01	1.49072128E-01	7.98047515E-03
1.90280000E-01	1.49889149E-01	8.01432887E-03
1.90790000E-01	1.46509149E-01	7.97592692E-03
1.91300000E-01	1.50370638E-01	8.01115111E-03
1.91800000E-01	1.48951702E-01	8.02368345E-03
1.92310000E-01	1.54181064E-01	7.99824380E-03
1.92820000E-01	1.35226809E-01	8.04074348E-03
1.93320000E-01	1.47697234E-01	8.05347797E-03
1.93830000E-01	1.39151915E-01	8.02876118E-03
1.94340000E-01	1.44333617E-01	8.06947684E-03
1.94840000E-01	1.46377447E-01	8.08744422E-03
1.95350000E-01	1.48625319E-01	8.07350730E-03
1.95860000E-01	1.39534043E-01	8.13608256E-03
1.96360000E-01	1.45321915E-01	8.06471976E-03
1.96870000E-01	1.46271489E-01	8.14239124E-03
1.97380000E-01	1.38659574E-01	8.17099779E-03
1.97880000E-01	1.35334468E-01	8.07481974E-03
1.98390000E-01	1.43167234E-01	8.10689033E-03
1.98900000E-01	1.38137447E-01	8.10092054E-03
1.99400000E-01	1.38013830E-01	8.14879014E-03
1.99910000E-01	1.39750851E-01	8.12996853E-03
2.00420000E-01	1.38964681E-01	8.14830673E-03
2.00920000E-01	1.33754255E-01	8.16210755E-03
2.01430000E-01	1.41302979E-01	8.17958411E-03
2.01940000E-01	1.33159149E-01	8.17224195E-03
2.02440000E-01	1.39846383E-01	8.16670680E-03
2.02950000E-01	1.29499362E-01	8.15079132E-03
2.03460000E-01	1.31668511E-01	8.17133055E-03
2.03960000E-01	1.22865106E-01	8.20436271E-03
2.04470000E-01	1.37784255E-01	8.19676047E-03
2.04980000E-01	1.34152979E-01	8.19815403E-03
2.05480000E-01	1.40499787E-01	8.22081270E-03
2.05990000E-01	1.38041915E-01	8.22024086E-03
2.06500000E-01	1.37370638E-01	8.19850007E-03
2.07000000E-01	1.21472766E-01	8.19214268E-03
2.07510000E-01	1.36221489E-01	8.10216223E-03
2.08020000E-01	1.31612766E-01	8.09671923E-03
2.08520000E-01	1.16804894E-01	8.03936581E-03
2.09030000E-01	1.33276596E-01	8.07984223E-03
2.09540000E-01	1.44159362E-01	8.15030949E-03
2.10040000E-01	1.28250000E-01	8.10695531E-03
2.10550000E-01	1.28300851E-01	8.12076835E-03
2.11060000E-01	1.27215106E-01	8.16276774E-03
2.11560000E-01	1.26290213E-01	8.17160341E-03
2.12070000E-01	1.18688298E-01	8.11109338E-03
2.12580000E-01	1.25318723E-01	8.09564642E-03
2.13080000E-01	1.29968511E-01	8.12573788E-03
2.13590000E-01	1.25048298E-01	8.11841813E-03
2.14100000E-01	1.26003191E-01	8.10397935E-03
2.14600000E-01	1.11170426E-01	8.10245159E-03
2.15110000E-01	1.28195106E-01	8.06737846E-03
2.15620000E-01	1.20132979E-01	8.05902463E-03
2.16120000E-01	1.24430213E-01	8.06416404E-03
2.16630000E-01	1.22965319E-01	8.11306002E-03
2.17140000E-01	1.17343617E-01	8.07425073E-03
2.17640000E-01	1.17244894E-01	8.03479618E-03
2.18150000E-01	1.16975532E-01	8.05209651E-03
2.18660000E-01	1.18580213E-01	8.05277954E-03
2.19160000E-01	1.25460851E-01	8.04189699E-03
2.19670000E-01	1.29349149E-01	8.02592162E-03
2.20180000E-01	1.10959362E-01	7.97282437E-03
2.20680000E-01	1.15527872E-01	7.97224508E-03
2.21190000E-01	1.07529574E-01	7.93970184E-03
2.21700000E-01	1.18821489E-01	7.97522631E-03
2.22200000E-01	1.14116809E-01	7.92365852E-03
2.22710000E-01	1.13453191E-01	7.91617723E-03
2.23220000E-01	1.11102766E-01	7.88266063E-03
2.23720000E-01	1.13050851E-01	7.91456517E-03
2.24230000E-01	1.15893830E-01	7.82631802E-03
2.24740000E-01	1.15233830E-01	7.80813690E-03
2.25240000E-01	1.07207021E-01	7.84573311E-03
2.25750000E-01	1.09552979E-01	7.79162319E-03
2.26260000E-01	1.12853191E-01	7.79502464E-03
2.26760000E-01	1.15858085E-01	7.74250560E-03
2.27270000E-01	1.10767447E-01	7.68532502E-03
2.27780000E-01	1.13846809E-01	7.72306757E-03
2.28280000E-01	1.13495745E-01	7.70183602E-03
2.28790000E-01	1.00922128E-01	7.68337171E-03
2.29300000E-01	1.08239149E-01	7.66030458E-03
2.29800000E-01	1.06481702E-01	7.65208894E-03
2.30310000E-01	1.14875106E-01	7.62539116E-03
2.30820000E-01	1.05712553E-01	7.63977014E-03
2.31320000E-01	1.13677021E-01	7.58487402E-03
2.31830000E-01	1.09066170E-01	7.55258892E-03
2.32340000E-01	1.13912979E-01	7.49807776E-03
2.32840000E-01	9.65806383E-02	7.49898313E-03
2.33350000E-01	1.17137021E-01	7.40929311E-03
2.33860000E-01	1.09925106E-01	7.41524493E-03
2.34360000E-01	1.06139787E-01	7.40752037E-03
2.34870000E-01	9.43546809E-02	7.39846386E-03
2.35380000E-01	1.05594894E-01	7.36816126E-03
2.35880000E-01	1.02732128E-01	7.37603472E-03
2.36390000E-01	1.03245319E-01	7.38748022E-03
2.36900000E-01	8.79297872E-02	7.29589963E-03
2.37400000E-01	9.55485106E-02	7.33094435E-03
2.37910000E-01	1.02290638E-01	7.32675949E-03
2.38420000E-01	9.67606383E-02	7.32943465E-03
2.38920000E-01	1.06292340E-01	7.26743550E-03
2.39430000E-01	1.08102766E-01	7.27315973E-03
2.39940000E-01	1.01617021E-01	7.27935780E-03
2.40440000E-01	9.45297872E-02	7.26180597E-03
2.40950000E-01	9.99482979E-02	7.21997664E-03
2.41450000E-01	9.86221277E-02	7.20940762E-03
2.41960000E-01	1.02396809E-01	7.17523708E-03
2.42470000E-01	1.09208723E-01	7.17230661E-03
2.42970000E-01	1.00944255E-01	7.18171302E-03
2.43480000E-01	9.69323404E-02	7.20101335E-03
2.43990000E-01	9.54042553E-02	7.10431506E-03
2.44490000E-01	9.27880851E-02	7.15398725E-03
2.45000000E-01	9.41678723E-02	7.10062876E-03
2.45510000E-01	1.09631702E-01	7.09257537E-03
2.46010000E-01	8.79980851E-02	7.06858406E-03
2.46520000E-01	1.03944894E-01	7.07577561E-03
2.47030000E-01	9.00312766E-02	7.10879961E-03
2.47530000E-01	1.01591489E-01	7.04643810E-03
2.48040000E-01	1.03724468E-01	7.06113306E-03
2.48550000E-01	1.00748723E-01	7.02015112E-03
2.49050000E-01	8.73412766E-02	7.00156762E-03
2.49560000E-01	9.57014894E-02	7.01914524E-03
2.50070000E-01	9.17463830E-02	6.98059401E-03
2.50570000E-01	1.02948723E-01	6.96301490E-03
2.51080000E-01	9.22610638E-02	6.92007677E-03
2.51590000E-01	9.56859574E-02	6.94838380E-03
2.52090000E-01	9.57259574E-02	6.93019299E-03
2.52600000E-01	9.36636170E-02	6.92574613E-03
2.53110000E-01	9.89851064E-02	6.89571262E-03
2.53610000E-01	9.52997872E-02	6.89059800E-03
2.54120000E-01	9.40740426E-02	6.84450681E-03
2.54630000E-01	9.26553191E-02	6.82575689E-03
2.55130000E-01	9.11104255E-02	6.86453149E-03
2.55640000E-01	8.69089362E-02	6.85580442E-03
2.56150000E-01	8.11727660E-02	6.78538876E-03
2.56650000E-01	9.16434043E-02	6.80865695E-03
2.57160000E-01	9.18104255E-02	6.79332597E-03
2.57670000E-01	8.96765957E-02	6.75483498E-03
2.58170000E-01	9.08429787E-02	6.70758304E-03
2.58680000E-01	9.09642553E-02	6.66877952E-03
2.59190000E-01	9.11206383E-02	6.69077062E-03
2.59690000E-01	9.60708511E-02	6.67532906E-03
2.60200000E-01	8.37280851E-02	6.65934159E-03
2.60710000E-01	9.41612766E-02	6.65668114E-03
2.61210000E-01	9.73702128E-02	6.65807075E-03
2.61720000E-01	8.89951064E-02	6.66391675E-03
2.62230000E-01	8.80253191E-02	6.63526744E-03
2.62730000E-01	8.29778723E-02	6.61958808E-03
2.63240000E-01	8.77970213E-02	6.63378688E-03
2.63750000E-01	8.72812766E-02	6.58443303E-03
2.64250000E-01	9.43202128E-02	6.60841630E-03
2.64760000E-01	8.27997872E-02	6.61380050E-03
2.65270000E-01	8.57223404E-02	6.56709942E-03
2.65770000E-01	8.36525532E-02	6.54232179E-03
2.66280000E-01	7.86578723E-02	6.58789143E-03
2.66790000E-01	8.93380851E-02	6.53721492E-03
2.67290000E-01	8.44948936E-02	6.53470738E-03
2.67800000E-01	7.63627660E-02	6.54870614E-03
2.68310000E-01	7.87829787E-02	6.49394929E-03
2.68810000E-01	8.36046809E-02	6.51211455E-03
2.69320000E-01	8.79659574E-02	6.48626810E-03
2.69830000E-01	7.80502128E-02	6.50140239E-03
2.70330000E-01	9.34382979E-02	6.47612029E-03
2.70840000E-01	8.80417021E-02	6.47310024E-03
2.71340000E-01	8.97646809E-02	6.48066760E-03
2.71850000E-01	8.23053191E-02	6.45126982E-03
2.72360000E-01	8.80387234E-02	6.40924230E-03
2.72860000E-01	8.01697872E-02	6.43517219E-03
2.73370000E-01	8.39134043E-02	6.44636070E-03
2.73880000E-01	8.17612766E-02	6.41017687E-03
2.74380000E-01	8.33455319E-02	6.40880156E-03
2.74890000E-01	7.90825532E-02	6.39155557E-03
2.75400000E-01	9.15846809E-02	6.38300615E-03
2.75900000E-01	8.63238298E-02	6.37764076E-03
2.76410000E-01	8.06340426E-02	6.38300623E-03
2.76920000E-01	8.38261702E-02	6.37296372E-03
2.77420000E-01	7.92782979E-02	6.32998030E-03
2.77930000E-01	7.99640426E-02	6.33393448E-03
2.78440000E-01	7.95138298E-02	6.35577927E-03
2.78940000E-01	7.53625532E-02	6.35133203E-03
2.79450000E-01	7.95944681E-02	6.31280193E-03
2.79960000E-01	7.46995745E-02	6.35715848E-03
2.80460000E-01	7.36800000E-02	6.34315650E-03
2.80970000E-01	7.55248936E-02	6.29960765E-03
2.81480000E-01	9.18225532E-02	6.33072003E-03
2.81980000E-01	7.21340426E-02	6.30434959E-03
2.82490000E-01	8.22717021E-02	6.32426422E-03
2.83000000E-01	7.84387234E-02	6.29749480E-03
2.83500000E-01	8.38753191E-02	6.29557651E-03
2.84010000E-01	7.62814894E-02	6.28162276E-03
2.84520000E-01	7.40648936E-02	6.20900940E-03
2.85020000E-01	8.02146809E-02	6.24005191E-03
2.85530000E-01	8.05874468E-02	6.26184447E-03
2.86040000E-01	7.56797872E-02	6.26262606E-03
2.86540000E-01	7.60465957E-02	6.25707589E-03
2.87050000E-01	7.44053191E-02	6.25541904E-03
2.87560000E-01	7.14606383E-02	6.25735906E-03
2.88060000E-01	7.62451064E-02	6.25855754E-03
2.88570000E-01	7.05474468E-02	6.26199691E-03
2.89080000E-01	7.74661702E-02	6.23320309E-03
2.89580000E-01	8.21253191E-02	6.24376062E-03
2.90090000E-01	7.70293617E-02	6.23771164E-03
2.90590000E-01	7.24165957E-02	6.29840000E-03
2.91100000E-01	7.93242553E-02	6.26397385E-03
2.91610000E-01	7.35534043E-02	6.25458313E-03
2.92110000E-01	6.77276596E-02	6.24983401E-03
2.92620000E-01	7.51448936E-02	6.30640353E-03
2.93130000E-01	7.02912766E-02	6.30724915E-03
2.93630000E-01	7.43368085E-02	6.29292369E-03
2.94140000E-01	8.12110638E-02	6.27856128E-03
2.94650000E-01	7.74572340E-02	6.29196857E-03
2.95150000E-01	7.01261702E-02	6.28293527E-03
2.95660000E-01	7.68914894E-02	6.26463741E-03
2.96170000E-01	7.19208511E-02	6.28456338E-03
2.96670000E-01	7.08374468E-02	6.24587070E-03
2.97180000E-01	7.32565957E-02	6.24454636E-03
2.97690000E-01	7.11978723E-02	6.28077909E-03
2.98190000E-01	7.61951064E-02	6.26977809E-03
2.98700000E-01	7.63112766E-02	6.21942953E-03
2.99210000E-01	7.10270213E-02	6.27676046E-03
2.99710000E-01	7.54297872E-02	6.22885396E-03
3.00220000E-01	7.14372340E-02	6.26111400E-03
3.00730000E-01	6.90204255E-02	6.22170256E-03
3.01230000E-01	6.94310638E-02	6.23249265E-03
3.01740000E-01	7.17114894E-02	6.25896183E-03
3.02250000E-01	6.81968085E-02	6.19328800E-03
3.02750000E-01	7.06434043E-02	6.19842905E-03
3.03260000E-01	7.12691489E-02	6.19026913E-03
3.03770000E-01	6.69982979E-02	6.15327427E-03
3.04270000E-01	6.49306383E-02	6.17318360E-03
3.04780000E-01	7.21997872E-02	6.15911439E-03
3.05290000E-01	7.33995745E-02	6.14749142E-03
3.05790000E-01	6.49059574E-02	6.13617177E-03
3.06300000E-01	6.98668085E-02	6.09844729E-03
3.06800000E-01	6.58763830E-02	6.08541521E-03
3.07310000E-01	6.57363830E-02	6.10601436E-03
3.07820000E-01	7.23961702E-02	6.08249275E-03
3.08320000E-01	6.92210638E-02	6.07339617E-03
3.08830000E-01	7.20625532E-02	6.08558686E-03
3.09340000E-01	6.90504255E-02	6.08859595E-03
3.09840000E-01	6.90657447E-02	6.17009100E-03
3.10350000E-01	7.22959574E-02	6.21318355E-03
3.10860000E-01	6.93231915E-02	6.29571871E-03
3.11360000E-01	7.18938298E-02	6.33609946E-03
3.11870000E-01	6.99119149E-02	6.35709904E-03
3.12380000E-01	6.39900000E-02	6.43054968E-03
3.12880000E-01	6.03208511E-02	6.43183412E-03
3.13390000E-01	6.74023404E-02	6.43492171E-03
3.13900000E-01	6.14353191E-02	6.48422766E-03
3.14400000E-01	6.88691489E-02	6.49906308E-03
3.14910000E-01	6.61825532E-02	6.52089393E-03
3.15420000E-01	7.20829787E-02	6.55223053E-03
3.15920000E-01	6.54342553E-02	6.56290621E-03
3.16430000E-01	7.16597872E-02	6.59586012E-03
3.16940000E-01	6.03695745E-02	6.63270633E-03
3.17440000E-01	7.43182979E-02	6.61562588E-03
3.17950000E-01	7.00629787E-02	6.67086189E-03
3.18450000E-01	7.09855319E-02	6.66280785E-03
3.18960000E-01	6.37878723E-02	6.69215741E-03
3.19470000E-01	6.38914894E-02	6.68214902E-03
3.19970000E-01	5.94340426E-02	6.65986485E-03
3.20480000E-01	7.48585106E-02	6.70197234E-03
3.20990000E-01	6.60942553E-02	6.68003326E-03
3.21490000E-01	6.64976596E-02	6.67944701E-03
3.22000000E-01	6.39961702E-02	6.66566079E-03
3.22510000E-01	6.45404255E-02	6.70266577E-03
3.23010000E-01	6.57238298E-02	6.68743570E-03
3.23520000E-01	6.44727660E-02	6.67354058E-03
3.24030000E-01	6.61438298E-02	6.67047250E-03
3.24530000E-01	5.43670213E-02	6.65390608E-03
3.25040000E-01	5.82587234E-02	6.70405750E-03
3.25550000E-01	6.09987234E-02	6.67362506E-03
3.26050000E-01	6.07821277E-02	6.68499731E-03
3.26560000E-01	5.87391489E-02	6.68735665E-03
3.27070000E-01	5.98006383E-02	6.67348569E-03
3.27570000E-01	6.21423404E-02	6.70561825E-03
3.28080000E-01	6.06172340E-02	6.67266100E-03
3.28590000E-01	6.31251064E-02	6.70335229E-03
3.29090000E-01	6.91961702E-02	6.74396794E-03
3.29600000E-01	6.09527660E-02	6.73847032E-03
3.30100000E-01	5.56346809E-02	6.76231605E-03
3.30610000E-01	5.88080851E-02	6.72925430E-03
3.31120000E-01	5.64529787E-02	6.74441464E-03
3.31620000E-01	6.17600000E-02	6.76121631E-03
3.32130000E-01	6.27602128E-02	6.79689679E-03
3.32640000E-01	5.89978723E-02	6.76830212E-03
3.33140000E-01	5.75321277E-02	6.81235202E-03
3.33650000E-01	5.30931915E-02	6.77314962E-03
3.34160000E-01	6.60874468E-02	6.80919290E-03
3.34660000E-01	5.83700000E-02	6.81918522E-03
3.35170000E-01	5.97395745E-02	6.80227380E-03
3.35680000E-01	6.14621277E-02	6.84058001E-03
3.36180000E-01	5.55970213E-02	6.82536658E-03
3.36690000E-01	5.18561702E-02	6.84199534E-03
3.37200000E-01	6.82004255E-02	6.83863023E-03
3.37700000E-01	5.90327660E-02	6.81539113E-03
3.38210000E-01	5.98025532E-02	6.86979773E-03
3.38720000E-01	5.87140426E-02	6.84239250E-03
3.39220000E-01	5.34008511E-02	6.88333217E-03
3.39730000E-01	5.96476596E-02	6.86017719E-03
3.40230000E-01	5.58748936E-02	6.86779858E-03
3.40740000E-01	6.13182979E-02	6.86623703E-03
3.41250000E-01	5.62034043E-02	6.90635648E-03
3.41750000E-01	6.51634043E-02	6.88784004E-03
3.42260000E-01	4.95506383E-02	6.89285228E-03
3.42770000E-01	5.66561702E-02	6.90820526E-03
3.43270000E-01	5.50972340E-02	6.88050923E-03
3.43780000E-01	6.52006383E-02	6.91584290E-03
3.44290000E-01	5.67642553E-02	6.88131987E-03
3.44790000E-01	5.12663830E-02	6.94223658E-03
3.45300000E-01	6.26910638E-02	6.92385118E-03
3.45810000E-01	5.75653191E-02	6.93459618E-03
3.46310000E-01	5.94846809E-02	6.94152033E-03
3.46820000E-01	4.39565957E-02	6.92539342E-03
3.47330000E-01	5.67410638E-02	6.95845604E-03
3.47830000E-01	5.46978723E-02	6.95694103E-03
3.48340000E-01	6.06212766E-02	6.95993942E-03
3.48840000E-01	5.54180851E-02	6.99233193E-03
3.49350000E-01	6.18108511E-02	6.95425874E-03
3.49860000E-01	5.57006383E-02	6.97978651E-03
3.50360000E-01	5.05895745E-02	6.98846469E-03
3.50870000E-01	5.57644681E-02	6.98159216E-03
3.51380000E-01	6.09891489E-02	6.97083996E-03
3.51880000E-01	5.19791489E-02	6.94768149E-03
3.52390000E-01	5.55972340E-02	6.98965690E-03
3.52900000E-01	4.85919149E-02	6.96304451E-03
3.53400000E-01	5.84510638E-02	6.93635709E-03
3.53910000E-01	5.25076596E-02	6.80335503E-03
3.54420000E-01	4.94300000E-02	6.77306914E-03
3.54920000E-01	5.15912766E-02	6.70801511E-03
3.55430000E-01	4.80810638E-02	6.70007750E-03
3.55940000E-01	4.72553191E-02	6.59553472E-03
3.56440000E-01	5.78827660E-02	6.57170598E-03
3.56950000E-01	5.18355319E-02	6.54356502E-03
3.57450000E-01	5.08148936E-02	6.61145412E-03
3.57960000E-01	4.51168085E-02	6.65163453E-03
3.58470000E-01	6.17587234E-02	6.69325628E-03
3.58970000E-01	4.80717021E-02	6.67550374E-03
3.59480000E-01	5.30157447E-02	6.69490549E-03
3.59990000E-01	5.34308511E-02	6.69060330E-03
3.60490000E-01	5.34761702E-02	6.69618097E-03
3.61000000E-01	5.02134043E-02	6.69899946E-03
3.61510000E-01	5.64044681E-02	6.71572435E-03
3.62010000E-01	4.84925532E-02	6.71410645E-03
3.62520000E-01	4.88802128E-02	6.75704293E-03
3.63030000E-01	5.11546809E-02	6.69910407E-03
3.63530000E-01	5.25308511E-02	6.76074266E-03
3.64040000E-01	4.75695745E-02	6.75531373E-03
3.64550000E-01	5.30840426E-02	6.78571963E-03
3.65050000E-01	5.62755319E-02	6.80969070E-03
3.65560000E-01	4.57495745E-02	6.82222237E-03
3.66060000E-01	4.76010638E-02	6.84996943E-03
3.66570000E-01	4.40121277E-02	6.83738217E-03
3.67080000E-01	5.59661702E-02	6.85211235E-03
3.67580000E-01	5.26500000E-02	6.91393030E-03
3.68090000E-01	4.49002128E-02	6.93788751E-03
3.68600000E-01	5.44736170E-02	7.03489161E-03
3.69100000E-01	5.96289362E-02	7.11111708E-03
3.69610000E-01	6.06040426E-02	7.07346657E-03
3.70120000E-01	4.51289362E-02	7.12334442E-03
3.70620000E-01	5.10640426E-02	7.12782276E-03
3.71130000E-01	4.17753191E-02	7.19485734E-03
3.71640000E-01	5.68148936E-02	7.16591956E-03
3.72140000E-01	5.72355319E-02	7.11991297E-03
3.72650000E-01	4.96685106E-02	7.17799223E-03
3.73150000E-01	5.05585106E-02	7.23672459E-03
3.73660000E-01	4.90674468E-02	7.22466818E-03
3.74170000E-01	4.89476596E-02	7.23439451E-03
3.74670000E-01	5.19540426E-02	7.27237513E-03
3.75180000E-01	4.80540426E-02	7.32359215E-03
3.75690000E-01	4.45257447E-02	7.33687140E-03
3.76190000E-01	4.46404255E-02	7.39558342E-03
3.76700000E-01	4.32276596E-02	7.39189911E-03
3.77210000E-01	5.10940426E-02	7.41565963E-03
3.77710000E-01	3.81302128E-02	7.43336543E-03
3.78220000E-01	4.93304255E-02	7.50853566E-03
3.78730000E-01	4.68468085E-02	7.55838494E-03
3.79230000E-01	5.14285106E-02	7.57829315E-03
3.79740000E-01	4.75078723E-02	7.60643771E-03
3.80240000E-01	4.33036170E-02	7.65504383E-03
3.80750000E-01	4.06740426E-02	7.63651401E-03
3.81260000E-01	4.83485106E-02	7.71357276E-03
3.81760000E-01	4.06210638E-02	7.70988110E-03
3.82270000E-01	4.90434043E-02	7.80933948E-03
3.82780000E-01	5.06225532E-02	7.78544659E-03
3.83280000E-01	3.82272340E-02	7.80338751E-03
3.83790000E-01	4.64338298E-02	7.80284705E-03
3.84300000E-01	4.44453191E-02	7.86475421E-03
3.84800000E-01	4.27365957E-02	7.92129284E-03
3.85310000E-01	4.14259574E-02	7.96625153E-03
3.85820000E-01	5.42165957E-02	7.99151058E-03
3.86320000E-01	4.21951064E-02	8.01020421E-03
3.86830000E-01	5.11653191E-02	8.02548269E-03
3.87330000E-01	4.52204255E-02	8.06729179E-03
3.87840000E-01	4.87314894E-02	8.09762828E-03
3.88350000E-01	4.93642553E-02	8.10694908E-03
3.88850000E-01	5.45651064E-02	8.16961356E-03
3.89360000E-01	4.86946809E-02	8.22947786E-03
3.89870000E-01	4.35612766E-02	8.24780229E-03
3.90370000E-01	4.35659574E-02	8.30843755E-03
3.90880000E-01	4.77742553E-02	8.27961745E-03
3.91390000E-01	5.29800000E-02	8.40028004E-03
3.91890000E-01	5.36255319E-02	8.41996414E-03
3.92400000E-01	4.87321277E-02	8.44805100E-03
3.92900000E-01	4.31810638E-02	8.47199617E-03
3.93410000E-01	3.51761702E-02	8.51355697E-03
3.93920000E-01	3.65806383E-02	8.56431973E-03
3.94420000E-01	4.90402128E-02	9.46264078E-03
3.94930000E-01	3.93931915E-02	8.62564557E-03
3.95440000E-01	5.38014894E-02	8.72668651E-03
3.95940000E-01	4.51089362E-02	8.67464723E-03
3.96450000E-01	3.74642553E-02	8.78688635E-03
3.96960000E-01	2.60802128E-02	8.81767046E-03
3.97460000E-01	4.08961702E-02	8.78482030E-03
3.97970000E-01	4.00246809E-02	8.81100263E-03
3.98470000E-01	5.31134043E-02	8.96025690E-03
3.98980000E-01	5.13763830E-02	8.93793403E-03
3.99490000E-01	4.57676596E-02	8.94541363E-03
3.99990000E-01	5.73244681E-02	9.00208349E-03
4.00500000E-01	3.94429787E-02	9.12257920E-03
4.01010000E-01	3.70740426E-02	9.09853222E-03
4.01510000E-01	6.15506383E-02	9.08539924E-03
4.02020000E-01	5.34204255E-02	9.25071166E-03
4.02530000E-01	3.85668085E-02	9.16256596E-03
4.03030000E-01	4.61170213E-02	9.21478758E-03
4.03540000E-01	3.89146809E-02	9.22083503E-03
4.04050000E-01	4.63774468E-02	9.27869253E-03
4.04550000E-01	4.51417021E-02	9.28442690E-03
4.05060000E-01	4.04200000E-02	9.32320027E-03
4.05560000E-01	3.28431915E-02	9.36749519E-03
4.06070000E-01	2.84282979E-02	9.37092492E-03
4.06580000E-01	5.37221277E-02	9.36920364E-03
4.07080000E-01	3.55308511E-02	9.45786520E-03
4.07590000E-01	3.54210638E-02	9.52029463E-03
4.08100000E-01	3.31357447E-02	9.47731407E-03
4.08600000E-01	4.12765957E-02	9.54604840E-03
4.09110000E-01	5.54291489E-02	9.54293246E-03
4.09620000E-01	5.42348936E-02	9.60553610E-03
4.10120000E-01	4.68372340E-02	9.52317115E-03
4.10630000E-01	3.89136170E-02	9.58937877E-03
4.11130000E-01	4.90768085E-02	9.61851840E-03
4.11640000E-01	3.69955319E-02	9.54538758E-03
4.12150000E-01	5.20038298E-02	9.55284763E-03
4.12650000E-01	4.23248936E-02	9.61281470E-03
4.13160000E-01	4.71806383E-02	9.66448227E-03
4.13670000E-01	4.01936170E-02	9.65589737E-03
4.14170000E-01	4.83823404E-02	9.68539450E-03
4.14680000E-01	5.34668085E-02	9.74755893E-03
4.15180000E-01	3.14542553E-02	9.72876254E-03
4.15690000E-01	4.23038298E-02	9.73994665E-03
4.16200000E-01	4.52240426E-02	9.78811398E-03
4.16700000E-01	5.24768085E-02	9.88181141E-03
4.17210000E-01	3.75776596E-02	9.80863974E-03
4.17720000E-01	3.98863830E-02	9.93297370E-03
4.18220000E-01	3.76246809E-02	9.95684882E-03
4.18730000E-01	3.71336170E-02	9.95093848E-03
4.19240000E-01	4.06204255E-02	1.00067199E-02
4.19740000E-01	3.93968085E-02	1.00470595E-02
4.20250000E-01	4.23246809E-02	1.01177609E-02
4.20750000E-01	3.86802128E-02	1.01552991E-02
4.21260000E-01	4.48397872E-02	1.01651641E-02
4.21770000E-01	2.59876596E-02	1.03457076E-02
4.22270000E-01	3.51640426E-02	1.03644054E-02
4.22780000E-01	3.17134043E-02	1.03973934E-02
4.23290000E-01	2.77159574E-02	1.04065786E-02
4.23790000E-01	3.22374468E-02	1.05562678E-02
4.24300000E-01	2.94234043E-02	1.04939193E-02
4.24810000E-01	4.83372340E-02	1.05862699E-02
4.25310000E-01	3.73544681E-02	1.07456072E-02
4.25820000E-01	4.01238298E-02	1.08640162E-02
4.26320000E-01	2.85174468E-02	1.08487107E-02
4.26830000E-01	3.25444681E-02	1.09243090E-02
4.27340000E-01	2.95238298E-02	1.10887697E-02
4.27840000E-01	3.30238298E-02	1.09956675E-02
4.28350000E-01	2.44493617E-02	1.11070037E-02
4.28860000E-01	3.78887234E-02	1.12751501E-02
4.29360000E-01	3.12825532E-02	1.14473384E-02
4.29870000E-01	3.36731915E-02	1.13430401E-02
4.30370000E-01	2.93240426E-02	1.14618026E-02
4.30880000E-01	2.38991489E-02	1.15453976E-02
4.31390000E-01	4.06870213E-02	1.16665833E-02
4.31890000E-01	2.38844681E-02	1.16875854E-02
4.32400000E-01	3.65031915E-02	1.18587613E-02
4.32910000E-01	4.14634043E-02	1.21042592E-02
4.33410000E-01	2.93065957E-02	1.19179613E-02
4.33920000E-01	3.12538298E-02	1.20609853E-02
4.34430000E-01	4.42102128E-02	1.22559945E-02
4.34930000E-01	2.68736170E-02	1.23401145E-02
4.35440000E-01	4.38319149E-02	1.23138909E-02
4.35940000E-01	2.98370213E-02	1.24594134E-02
4.36450000E-01	5.27527660E-02	1.26245964E-02
4.36960000E-01	4.16342553E-02	1.27040816E-02
4.37460000E-01	2.99346809E-02	1.28412394E-02
4.37970000E-01	2.04370213E-02	1.29633947E-02
4.38480000E-01	5.19563830E-02	1.30326669E-02
4.38980000E-01	4.47427660E-02	1.30472792E-02
4.39490000E-01	5.17314894E-02	1.32643648E-02
4.39990000E-01	1.86346809E-02	1.34309303E-02
