## Supplementary material for "Disordered proteins interact with the chemical environment to tune their protective function during drying": File S1: 100T Fit - 4.csv

#q**2_data	ln(I(q))_data	error_data	q**2_fit	ln(I(q))_fit	normalized_residual
0.00018036489999999998	-0.19824712656811747	2.833553865797404	0.0004422609	0.5197141112657989	-0.6357675934999069
0.00019432359999999998	0.07224396096379058	2.507069172532195	0.0004639716	0.5104061017098547	-0.055347655778687534
0.0002085136	0.3116472449119697	3.7639131995242536	0.0004857616	0.50106409393378	-0.4968476845813355
0.0002235025	0.2186516859754368	11.333517488522642	0.0005085025	0.4913144076265319	-0.31916029476100244
0.00023901159999999998	0.5063950914365306	3.3856946278570925	0.0005317636000000001	0.48134169642506097	0.6658960233435711
0.00025472159999999995	0.5497848796653798	1.9741738424495903	0.0005550736000000001	0.4713480203690581	-0.5963742599134414
0.00027126089999999993	0.4461455118049119	1.088882281807958	0.0005793649	0.4609336324162833	0.2795498547018655
0.0002883204	0.558610385544922	1.0563147268924689	0.0006041764	0.4502962195692857	-0.9397150703704487
0.00030555039999999995	0.48029740359068285	0.637020814298435	0.0006295081	0.4394357818280654	0.7372511778878569
0.00032364009999999996	0.6040901107486667	0.44605899242198044	0.0006548481000000001	0.4285717856350533	-0.09875588811557445
0.00034224999999999994	0.5512874433510404	0.37050319277843613	0.0006812100000000001	0.41726967114252905	0.12754742080273473
0.000361	0.4545461252138752	0.29192434079313634	0.0007080921	0.40574453175578207	0.7014857634211032
0.0003806401	0.5497188082876252	0.25889431854194145	0.0007349520999999999	0.39422886728284195	0.6368431623066153
0.00040080039999999996	0.5225673965531787	0.16331797837208845	0.0007628644	0.382262051144791	-1.2906402142211404
0.0004210704	0.5309156038900389	0.1483938555952099	0.0007912968999999999	0.37007221011251734	0.3010679343064004
0.0004422609	0.4784320414293685	0.1326268582086623	0.0008196769	0.35790487735964904	0.9574086535170367
0.0004639716	0.5075554686323899	0.09860622011039219	0.0008491395999999999	0.3452733595760714	0.8094717695981299
0.0004857616	0.4772391272827959	0.08220624781558754	0.0008791224999999999	0.3324188168982711	-0.9648024071585556
0.0005085025	0.4777237522608737	0.07025266861981906	0.0009090225	0.31959981586547465	-0.7882186009907064
0.0005317636000000001	0.5047639830869142	0.06493264246007287
0.0005550736000000001	0.45105196302945244	0.05150413395760266
0.0005793649	0.4692176079118889	0.047952254564817116
0.0006041764	0.42315011574470596	0.04258253795584222
0.0006295081	0.4582247106070087	0.03517409000919712
0.0006548481000000001	0.4261840801381209	0.034032416728635224
0.0006812100000000001	0.4202077395038432	0.02963326704082982
0.0007080921	0.4211444030040735	0.028887590164834113
0.0007349520999999999	0.4075865296347887	0.025485111916364087
0.0007628644	0.35460336970973794	0.024177854530942598
0.0007912968999999999	0.3762351036067183	0.023035106024277725
0.0008196769	0.37680356907223467	0.021953219938758588
0.0008491395999999999	0.3614911862017785	0.020974806895258057
0.0008791224999999999	0.3124487993687886	0.021430202724424006
0.0009090225	0.3036945113440941	0.02047010920774084
0.0009400356	0.2772278217023065	0.01973942019759416
0.0009715689	0.25477320204290743	0.02003507377874164
0.0010029888999999999	0.2453726832457842	0.02069855690793337
