## Supplementary material for "Disordered proteins interact with the chemical environment to tune their protective function during drying": File S1: Tris - 4.csv

Q	I(Q)	Error
1.14000000E-02	-3.34842327E+00	7.31783418E+00
1.19100000E-02	-1.78118367E+00	6.61852304E+00
1.24200000E-02	-4.70712653E-01	5.63647669E+00
1.29200000E-02	1.45668163E+00	3.38642625E+00
1.34300000E-02	1.47253265E+00	2.74943330E+00
1.39400000E-02	2.05842408E+00	2.09779060E+00
1.44400000E-02	1.87761714E+00	1.47328077E+00
1.49500000E-02	2.04866041E+00	1.29965126E+00
1.54600000E-02	2.10142633E+00	1.04412978E+00
1.59600000E-02	2.18986653E+00	7.64823011E-01
1.64700000E-02	2.25193163E+00	5.74325941E-01
1.69800000E-02	2.14943163E+00	5.04831205E-01
1.74800000E-02	2.08712020E+00	4.13599721E-01
1.79900000E-02	2.14937204E+00	2.98163971E-01
1.85000000E-02	2.08013122E+00	2.55582923E-01
1.90000000E-02	2.11067286E+00	2.09311679E-01
1.95100000E-02	2.06374592E+00	1.70651369E-01
2.00200000E-02	2.00823796E+00	1.38843744E-01
2.05200000E-02	1.99103714E+00	1.18689858E-01
2.10300000E-02	2.02479143E+00	1.04850065E-01
2.15400000E-02	1.97708000E+00	8.40023223E-02
2.20400000E-02	1.96141755E+00	7.65489715E-02
2.25500000E-02	2.00018143E+00	6.86383919E-02
2.30600000E-02	1.89876857E+00	5.82279970E-02
2.35600000E-02	1.84802673E+00	5.33521629E-02
2.40700000E-02	1.85775571E+00	4.73346729E-02
2.45800000E-02	1.79890653E+00	4.41611481E-02
2.50900000E-02	1.78723612E+00	4.02056766E-02
2.55900000E-02	1.76109490E+00	3.68396110E-02
2.61000000E-02	1.75595571E+00	3.51379640E-02
2.66100000E-02	1.73744408E+00	3.34495157E-02
2.71100000E-02	1.74032918E+00	3.12460132E-02
2.76200000E-02	1.70789163E+00	3.04617063E-02
2.81300000E-02	1.63390143E+00	2.97837153E-02
2.86300000E-02	1.61544612E+00	2.86697304E-02
2.91400000E-02	1.60147490E+00	2.87736403E-02
2.96500000E-02	1.57736082E+00	2.85151163E-02
3.01500000E-02	1.53590490E+00	2.74010984E-02
3.06600000E-02	1.53169837E+00	2.76137672E-02
3.11700000E-02	1.49155265E+00	2.64575492E-02
3.16700000E-02	1.46815041E+00	2.62852786E-02
3.21800000E-02	1.48884653E+00	2.64041846E-02
3.26900000E-02	1.45658306E+00	2.58189359E-02
3.31900000E-02	1.41796776E+00	2.57033169E-02
3.37000000E-02	1.40157592E+00	2.48131642E-02
3.42100000E-02	1.41368673E+00	2.45846380E-02
3.47100000E-02	1.33946633E+00	2.43323621E-02
3.52200000E-02	1.33361102E+00	2.42436680E-02
3.57300000E-02	1.33751694E+00	2.36601592E-02
3.62300000E-02	1.30791776E+00	2.34084471E-02
3.67400000E-02	1.26649388E+00	2.33988221E-02
3.72500000E-02	1.26157184E+00	2.28047962E-02
3.77500000E-02	1.25209776E+00	2.27640691E-02
3.82600000E-02	1.21498551E+00	2.22807650E-02
3.87700000E-02	1.19206612E+00	2.18326072E-02
3.92700000E-02	1.14790878E+00	2.17724242E-02
3.97800000E-02	1.16163408E+00	2.11931887E-02
4.02900000E-02	1.12737633E+00	2.13072970E-02
4.08000000E-02	1.12597857E+00	2.10161836E-02
4.13000000E-02	1.09562878E+00	2.06852326E-02
4.18100000E-02	1.07695143E+00	2.07655858E-02
4.23200000E-02	1.05664755E+00	2.03693373E-02
4.28200000E-02	1.02197469E+00	2.02558189E-02
4.33300000E-02	1.02066306E+00	1.98398555E-02
4.38400000E-02	1.02340184E+00	1.99502277E-02
4.43400000E-02	9.57085102E-01	1.97522948E-02
4.48500000E-02	9.93594694E-01	1.94542241E-02
4.53600000E-02	9.53003878E-01	1.93416926E-02
4.58600000E-02	9.53845918E-01	1.89295932E-02
4.63700000E-02	9.44797959E-01	1.90574454E-02
4.68800000E-02	9.26076531E-01	1.87981806E-02
4.73800000E-02	8.83898980E-01	1.86601154E-02
4.78900000E-02	8.68973673E-01	1.85554331E-02
4.84000000E-02	8.67333061E-01	1.81685524E-02
4.89000000E-02	8.68284286E-01	1.81124830E-02
4.94100000E-02	8.61265510E-01	1.82140554E-02
4.99200000E-02	8.39888571E-01	1.76670476E-02
5.04200000E-02	8.49110816E-01	1.73699320E-02
5.09300000E-02	8.08438776E-01	1.73627744E-02
5.14400000E-02	8.04410000E-01	1.71721852E-02
5.19400000E-02	7.75972041E-01	1.69487839E-02
5.24500000E-02	7.63125714E-01	1.69129823E-02
5.29600000E-02	7.57036531E-01	1.66234028E-02
5.34600000E-02	7.69697143E-01	1.66614232E-02
5.39700000E-02	7.28436939E-01	1.66402128E-02
5.44800000E-02	7.24540204E-01	1.64573579E-02
5.49800000E-02	7.25508776E-01	1.64031785E-02
5.54900000E-02	7.13568776E-01	1.59901834E-02
5.60000000E-02	6.73303061E-01	1.62440881E-02
5.65000000E-02	6.83969388E-01	1.61433116E-02
5.70100000E-02	6.63027755E-01	1.58086723E-02
5.75200000E-02	6.48206735E-01	1.58140826E-02
5.80300000E-02	6.60920000E-01	1.56517245E-02
5.85300000E-02	6.29926327E-01	1.56007651E-02
5.90400000E-02	6.35152857E-01	1.55575471E-02
5.95500000E-02	6.22573265E-01	1.53319000E-02
6.00500000E-02	6.32537959E-01	1.51234179E-02
6.05600000E-02	6.13121224E-01	1.51947442E-02
6.10700000E-02	5.98278776E-01	1.51959019E-02
6.15700000E-02	5.80088571E-01	1.50034828E-02
6.20800000E-02	5.78388571E-01	1.48580676E-02
6.25900000E-02	5.73776327E-01	1.46664802E-02
6.30900000E-02	5.50007143E-01	1.47206624E-02
6.36000000E-02	5.58798980E-01	1.45542659E-02
6.41100000E-02	5.39782857E-01	1.44543043E-02
6.46100000E-02	5.32281429E-01	1.45085491E-02
6.51200000E-02	5.16265918E-01	1.42415758E-02
6.56300000E-02	5.18833469E-01	1.42009795E-02
6.61300000E-02	4.93533469E-01	1.42356813E-02
6.66400000E-02	5.20816327E-01	1.41329009E-02
6.71500000E-02	4.84262449E-01	1.40013526E-02
6.76500000E-02	4.99847347E-01	1.38084518E-02
6.81600000E-02	4.93880816E-01	1.39181501E-02
6.86700000E-02	4.69614082E-01	1.36984594E-02
6.91700000E-02	4.82770816E-01	1.36830126E-02
6.96800000E-02	4.51725306E-01	1.36589549E-02
7.01900000E-02	4.45981429E-01	1.33798614E-02
7.06900000E-02	4.53038367E-01	1.34605748E-02
7.12000000E-02	4.53652653E-01	1.34273510E-02
7.17100000E-02	4.38267959E-01	1.33106237E-02
7.22100000E-02	4.29067347E-01	1.32081352E-02
7.27200000E-02	4.48131837E-01	1.30088298E-02
7.32300000E-02	4.09710204E-01	1.32201646E-02
7.37300000E-02	4.03279388E-01	1.29679683E-02
7.42400000E-02	4.18678571E-01	1.29177669E-02
7.47500000E-02	3.92853265E-01	1.28233847E-02
7.52600000E-02	4.00616531E-01	1.28313432E-02
7.57600000E-02	4.00464082E-01	1.27998749E-02
7.62700000E-02	3.86899388E-01	1.27059958E-02
7.67800000E-02	3.87356122E-01	1.26891576E-02
7.72800000E-02	3.88447347E-01	1.23088968E-02
7.77900000E-02	3.91999796E-01	1.23725259E-02
7.83000000E-02	3.85448163E-01	1.23134229E-02
7.88000000E-02	3.77785306E-01	1.22734707E-02
7.93100000E-02	3.65391020E-01	1.21574003E-02
7.98200000E-02	3.48089388E-01	1.19851408E-02
8.03200000E-02	3.60777551E-01	1.23100772E-02
8.08300000E-02	3.67075102E-01	1.23521726E-02
8.13400000E-02	3.47316122E-01	1.23475809E-02
8.18400000E-02	3.29267143E-01	1.24043796E-02
8.23500000E-02	3.40697959E-01	1.22777626E-02
8.28600000E-02	3.33661633E-01	1.23413936E-02
8.33600000E-02	3.47218776E-01	1.24102121E-02
8.38700000E-02	3.16299388E-01	1.24089380E-02
8.43800000E-02	3.25316327E-01	1.22857487E-02
8.48800000E-02	3.07688163E-01	1.22740956E-02
8.53900000E-02	3.02349388E-01	1.23667932E-02
8.59000000E-02	3.22310000E-01	1.22660104E-02
8.64000000E-02	3.02839184E-01	1.23259132E-02
8.69100000E-02	2.98728571E-01	1.21951374E-02
8.74200000E-02	3.03642653E-01	1.22323565E-02
8.79200000E-02	2.96424490E-01	1.20925413E-02
8.84300000E-02	2.80768163E-01	1.22005130E-02
8.89400000E-02	3.05440000E-01	1.22508443E-02
8.94400000E-02	2.92430204E-01	1.21080888E-02
8.99500000E-02	2.83963878E-01	1.23067240E-02
9.04600000E-02	2.70865102E-01	1.24150315E-02
9.09600000E-02	2.82770408E-01	1.24475653E-02
9.14700000E-02	2.81534898E-01	1.24681053E-02
9.19800000E-02	2.82246531E-01	1.24118675E-02
9.24800000E-02	2.74672857E-01	1.22371854E-02
9.29900000E-02	2.68487347E-01	1.22005998E-02
9.35000000E-02	2.68608367E-01	1.20086531E-02
9.40100000E-02	2.72223061E-01	1.20696692E-02
9.45100000E-02	2.50673265E-01	1.19475176E-02
9.50200000E-02	2.53082245E-01	1.19598775E-02
9.55300000E-02	2.59409388E-01	1.19409375E-02
9.60300000E-02	2.48710000E-01	1.18773484E-02
9.65400000E-02	2.54475102E-01	1.17799605E-02
9.70500000E-02	2.40927959E-01	1.17736686E-02
9.75500000E-02	2.46451224E-01	1.17388389E-02
9.80600000E-02	2.57230408E-01	1.16991237E-02
9.85700000E-02	2.53705510E-01	3.87958481E-01
9.90700000E-02	2.51730816E-01	1.16068566E-02
9.95800000E-02	2.34849184E-01	1.16158712E-02
1.00090000E-01	2.41625714E-01	1.15495571E-02
1.00590000E-01	2.27306327E-01	1.15302429E-02
1.01100000E-01	2.35755510E-01	1.13787643E-02
1.01610000E-01	2.37034898E-01	1.10954113E-02
1.02110000E-01	2.34304694E-01	1.09827537E-02
1.02620000E-01	2.28004082E-01	1.09215338E-02
1.03130000E-01	2.14016122E-01	1.10274741E-02
1.03630000E-01	2.13917347E-01	1.10447156E-02
1.04140000E-01	2.17404898E-01	1.10687345E-02
1.04650000E-01	2.17228163E-01	1.12055850E-02
1.05150000E-01	2.21744286E-01	1.11839032E-02
1.05660000E-01	2.07083061E-01	1.10920399E-02
1.06170000E-01	2.03353265E-01	1.08213927E-02
1.06670000E-01	2.09940000E-01	1.07682307E-02
1.07180000E-01	2.08331837E-01	1.07142616E-02
1.07690000E-01	2.12948367E-01	1.05813945E-02
1.08190000E-01	2.01311837E-01	1.04927126E-02
1.08700000E-01	2.02114694E-01	1.04083010E-02
1.09210000E-01	1.97706735E-01	1.03522232E-02
1.09710000E-01	1.86762449E-01	1.04052498E-02
1.10220000E-01	1.97970000E-01	1.02778597E-02
1.10730000E-01	2.04703265E-01	1.02452613E-02
1.11230000E-01	2.01432245E-01	1.01312835E-02
1.11740000E-01	1.81922245E-01	1.01713177E-02
1.12250000E-01	1.98931429E-01	1.01193975E-02
1.12750000E-01	1.92248776E-01	1.00659219E-02
1.13260000E-01	1.87201224E-01	1.00094762E-02
1.13770000E-01	1.85921429E-01	9.84046844E-03
1.14280000E-01	1.69360816E-01	9.89062594E-03
1.14780000E-01	1.85325102E-01	9.82197702E-03
1.15290000E-01	1.82258571E-01	9.74021564E-03
1.15800000E-01	1.83671224E-01	9.76158898E-03
1.16300000E-01	1.81950000E-01	9.63100768E-03
1.16810000E-01	1.60735102E-01	9.63897588E-03
1.17320000E-01	1.70174490E-01	9.58701161E-03
1.17820000E-01	1.69996122E-01	9.55816137E-03
1.18330000E-01	1.64786735E-01	9.43203167E-03
1.18840000E-01	1.68350408E-01	9.43230180E-03
1.19340000E-01	1.61871020E-01	9.38454840E-03
1.19850000E-01	1.71085510E-01	9.36974703E-03
1.20360000E-01	1.69292041E-01	9.30872988E-03
1.20860000E-01	1.48970204E-01	9.24286640E-03
1.21370000E-01	1.78140000E-01	9.24562234E-03
1.21880000E-01	1.56338980E-01	9.25786814E-03
1.22380000E-01	1.62758571E-01	9.14697930E-03
1.22890000E-01	1.50255510E-01	9.15174997E-03
1.23400000E-01	1.59132245E-01	9.04298293E-03
1.23900000E-01	1.53590204E-01	9.04831171E-03
1.24410000E-01	1.59091020E-01	9.07148326E-03
1.24920000E-01	1.58080408E-01	8.95606291E-03
1.25420000E-01	1.49633673E-01	8.95652501E-03
1.25930000E-01	1.54023061E-01	8.88286338E-03
1.26440000E-01	1.45470204E-01	8.91238062E-03
1.26940000E-01	1.52129184E-01	8.92806026E-03
1.27450000E-01	1.50810816E-01	8.79292566E-03
1.27960000E-01	1.50416531E-01	8.71592577E-03
1.28460000E-01	1.47682857E-01	8.63583292E-03
1.28970000E-01	1.34732449E-01	8.67294328E-03
1.29480000E-01	1.42810204E-01	8.65725078E-03
1.29980000E-01	1.45640612E-01	8.62978671E-03
1.30490000E-01	1.45636735E-01	8.52690229E-03
1.31000000E-01	1.41941429E-01	8.49651359E-03
1.31500000E-01	1.48930816E-01	8.46569815E-03
1.32010000E-01	1.49126531E-01	8.35741896E-03
1.32520000E-01	1.37688571E-01	8.43894205E-03
1.33020000E-01	1.38663673E-01	8.36751755E-03
1.33530000E-01	1.36656327E-01	8.33597028E-03
1.34040000E-01	1.41158367E-01	8.35494875E-03
1.34540000E-01	1.37526327E-01	8.26822226E-03
1.35050000E-01	1.35201633E-01	8.31295960E-03
1.35560000E-01	1.42774694E-01	8.23193203E-03
1.36060000E-01	1.43136735E-01	8.25870019E-03
1.36570000E-01	1.28763878E-01	8.26808759E-03
1.37080000E-01	1.35551020E-01	8.18723397E-03
1.37580000E-01	1.34189184E-01	8.15460140E-03
1.38090000E-01	1.33910408E-01	8.15610651E-03
1.38600000E-01	1.26897143E-01	8.11820947E-03
1.39110000E-01	1.24926531E-01	8.05290369E-03
1.39610000E-01	1.24688571E-01	8.03047189E-03
1.40120000E-01	1.42130204E-01	8.03104121E-03
1.40630000E-01	1.27768367E-01	7.99886021E-03
1.41130000E-01	1.28055918E-01	8.01999490E-03
1.41640000E-01	1.24632857E-01	8.00990113E-03
1.42150000E-01	1.25474898E-01	7.95877418E-03
1.42650000E-01	1.20950816E-01	7.93070681E-03
1.43160000E-01	1.22111633E-01	7.90262312E-03
1.43670000E-01	1.12958163E-01	7.92042183E-03
1.44170000E-01	1.21324694E-01	7.85036311E-03
1.44680000E-01	1.17444490E-01	7.89014991E-03
1.45190000E-01	1.25661020E-01	7.84565642E-03
1.45690000E-01	1.17426122E-01	7.77382273E-03
1.46200000E-01	1.23095918E-01	7.83568991E-03
1.46710000E-01	1.10750612E-01	7.84613515E-03
1.47210000E-01	1.17966122E-01	7.76505787E-03
1.47720000E-01	1.07180408E-01	7.71948217E-03
1.48230000E-01	1.03432245E-01	7.73889230E-03
1.48730000E-01	1.29357959E-01	7.72567630E-03
1.49240000E-01	1.08597959E-01	7.67731535E-03
1.49750000E-01	1.16499388E-01	7.68202561E-03
1.50250000E-01	1.15179388E-01	7.65954140E-03
1.50760000E-01	1.08162449E-01	7.64196078E-03
1.51270000E-01	1.13902449E-01	7.63899210E-03
1.51770000E-01	1.13346735E-01	7.58813382E-03
1.52280000E-01	1.21105714E-01	7.56336199E-03
1.52790000E-01	1.06817959E-01	7.57375262E-03
1.53290000E-01	1.05676327E-01	7.56141767E-03
1.53800000E-01	1.11033061E-01	7.57530974E-03
1.54310000E-01	1.01765510E-01	7.49807161E-03
1.54810000E-01	9.82106122E-02	7.45604419E-03
1.55320000E-01	9.94142857E-02	7.53563699E-03
1.55830000E-01	1.05032857E-01	7.40981971E-03
1.56330000E-01	1.05250204E-01	7.40349515E-03
1.56840000E-01	1.01783673E-01	7.38442424E-03
1.57350000E-01	1.14466327E-01	7.32708349E-03
1.57850000E-01	1.03654694E-01	7.32663927E-03
1.58360000E-01	9.95083673E-02	7.35849320E-03
1.58870000E-01	9.71344898E-02	7.33399202E-03
1.59370000E-01	1.00910000E-01	7.30934034E-03
1.59880000E-01	1.09473673E-01	7.25515078E-03
1.60390000E-01	9.91928571E-02	7.28568002E-03
1.60890000E-01	8.67440816E-02	7.30737356E-03
1.61400000E-01	9.46536735E-02	7.23280289E-03
1.61910000E-01	9.13510204E-02	7.22499208E-03
1.62410000E-01	9.47269388E-02	7.26209856E-03
1.62920000E-01	9.63020408E-02	7.19345623E-03
1.63430000E-01	8.45830612E-02	7.19285294E-03
1.63930000E-01	9.61465306E-02	7.22773348E-03
1.64440000E-01	9.23395918E-02	7.15212431E-03
1.64950000E-01	9.12661224E-02	7.16866101E-03
1.65450000E-01	8.95206122E-02	7.16111185E-03
1.65960000E-01	9.48928571E-02	7.13018269E-03
1.66470000E-01	9.22326531E-02	7.11376949E-03
1.66970000E-01	9.21275510E-02	7.05842553E-03
1.67480000E-01	8.32785714E-02	7.08333461E-03
1.67990000E-01	8.65746939E-02	7.11336695E-03
1.68490000E-01	8.22732653E-02	6.99500716E-03
1.69000000E-01	8.25308163E-02	7.11263031E-03
1.69510000E-01	9.20624490E-02	7.10308745E-03
1.70010000E-01	8.13367347E-02	7.13624741E-03
1.70520000E-01	9.44593878E-02	7.18728264E-03
1.71030000E-01	9.74751020E-02	7.24583052E-03
1.71530000E-01	8.60930612E-02	7.14509671E-03
1.72040000E-01	7.67351020E-02	7.17826081E-03
1.72550000E-01	8.71179592E-02	7.25997564E-03
1.73050000E-01	8.04806122E-02	7.24997064E-03
1.73560000E-01	8.03302041E-02	7.25815025E-03
1.74070000E-01	8.56238776E-02	7.20906266E-03
1.74570000E-01	9.03136735E-02	7.24706510E-03
1.75080000E-01	8.22016327E-02	7.24288418E-03
1.75590000E-01	8.64512245E-02	7.22459020E-03
1.76100000E-01	8.44779592E-02	7.29315362E-03
1.76600000E-01	8.48524490E-02	7.21079391E-03
1.77110000E-01	7.75704082E-02	7.23908808E-03
1.77620000E-01	7.40487755E-02	7.27707271E-03
1.78120000E-01	9.19902041E-02	7.28307758E-03
1.78630000E-01	9.15046939E-02	7.23840561E-03
1.79140000E-01	7.82491837E-02	7.20788296E-03
1.79640000E-01	7.26032653E-02	7.22826187E-03
1.80150000E-01	7.59983673E-02	7.31431312E-03
1.80660000E-01	7.89077551E-02	7.39577902E-03
1.81160000E-01	7.61704082E-02	7.38695002E-03
1.81670000E-01	6.75571429E-02	7.40422242E-03
1.82180000E-01	7.61308163E-02	7.34800095E-03
1.82680000E-01	7.29095918E-02	7.42711851E-03
1.83190000E-01	8.16775510E-02	7.44567337E-03
1.83700000E-01	7.05912245E-02	7.46556779E-03
1.84200000E-01	8.53006122E-02	7.48821939E-03
1.84710000E-01	5.97240816E-02	7.55939083E-03
1.85220000E-01	7.60497959E-02	7.55255255E-03
1.85720000E-01	7.86179592E-02	7.57621804E-03
1.86230000E-01	7.76038776E-02	7.55190108E-03
1.86740000E-01	7.40314286E-02	7.61444632E-03
1.87240000E-01	6.61193878E-02	7.64713248E-03
1.87750000E-01	7.95718367E-02	7.62869606E-03
1.88260000E-01	6.70012245E-02	7.65735894E-03
1.88760000E-01	8.45353061E-02	7.63683337E-03
1.89270000E-01	6.56302041E-02	7.64835034E-03
1.89780000E-01	7.92422449E-02	7.68501278E-03
1.90280000E-01	6.58046939E-02	7.71689237E-03
1.90790000E-01	6.34787755E-02	7.67634772E-03
1.91300000E-01	6.11838776E-02	7.71966741E-03
1.91800000E-01	5.43791837E-02	7.74303264E-03
1.92310000E-01	6.33663265E-02	7.69685158E-03
1.92820000E-01	6.64202041E-02	7.74005589E-03
1.93320000E-01	7.57422449E-02	7.76035307E-03
1.93830000E-01	6.76536735E-02	7.72335543E-03
1.94340000E-01	7.12100000E-02	7.79594926E-03
1.94840000E-01	5.82993878E-02	7.79317295E-03
1.95350000E-01	6.21563265E-02	7.77348059E-03
1.95860000E-01	6.77638776E-02	7.81425042E-03
1.96360000E-01	5.67838776E-02	7.79391436E-03
1.96870000E-01	5.74132653E-02	7.85179586E-03
1.97380000E-01	6.41304082E-02	7.89337387E-03
1.97880000E-01	6.13059184E-02	7.80595898E-03
1.98390000E-01	6.10344898E-02	7.83217483E-03
1.98900000E-01	6.17520408E-02	7.83130461E-03
1.99400000E-01	5.62957143E-02	7.83798272E-03
1.99910000E-01	6.38061224E-02	7.84138102E-03
2.00420000E-01	6.94334694E-02	7.84333616E-03
2.00920000E-01	6.34308163E-02	7.83485491E-03
2.01430000E-01	6.43579592E-02	7.86645795E-03
2.01940000E-01	5.98600000E-02	7.88932801E-03
2.02440000E-01	5.45738776E-02	7.87519694E-03
2.02950000E-01	6.22063265E-02	7.86847517E-03
2.03460000E-01	5.35281633E-02	7.89697449E-03
2.03960000E-01	5.70806122E-02	7.88758384E-03
2.04470000E-01	6.17171429E-02	7.92819852E-03
2.04980000E-01	6.59746939E-02	7.87851609E-03
2.05480000E-01	5.76353061E-02	7.85356920E-03
2.05990000E-01	6.10997959E-02	7.90805151E-03
2.06500000E-01	6.22487755E-02	7.90900020E-03
2.07000000E-01	5.26789796E-02	7.89114662E-03
2.07510000E-01	6.66816327E-02	7.82565220E-03
2.08020000E-01	6.49344898E-02	7.79968738E-03
2.08520000E-01	5.87679592E-02	7.77530657E-03
2.09030000E-01	5.54826531E-02	7.79984514E-03
2.09540000E-01	6.26889796E-02	7.87331221E-03
2.10040000E-01	6.32085714E-02	7.82965955E-03
2.10550000E-01	5.52067347E-02	7.86027341E-03
2.11060000E-01	6.10424490E-02	7.90190014E-03
2.11560000E-01	5.78202041E-02	7.89208600E-03
2.12070000E-01	6.57459184E-02	7.81573662E-03
2.12580000E-01	5.70993878E-02	7.81678714E-03
2.13080000E-01	6.07114286E-02	7.82627146E-03
2.13590000E-01	5.43734694E-02	7.85729397E-03
2.14100000E-01	5.26165306E-02	7.81931985E-03
2.14600000E-01	5.01359184E-02	7.83429683E-03
2.15110000E-01	6.27706122E-02	7.81517451E-03
2.15620000E-01	5.50969388E-02	7.80649959E-03
2.16120000E-01	4.78030612E-02	7.75007674E-03
2.16630000E-01	6.18146939E-02	7.80993440E-03
2.17140000E-01	5.53753061E-02	7.77694248E-03
2.17640000E-01	5.26187755E-02	7.74597480E-03
2.18150000E-01	5.32636735E-02	7.77170127E-03
2.18660000E-01	5.18518367E-02	7.73904899E-03
2.19160000E-01	5.39444898E-02	7.72700111E-03
2.19670000E-01	5.20900000E-02	7.73877401E-03
2.20180000E-01	5.10502041E-02	7.68671451E-03
2.20680000E-01	4.34236735E-02	7.70156269E-03
2.21190000E-01	5.98493878E-02	7.68451516E-03
2.21700000E-01	5.42510204E-02	7.67944758E-03
2.22200000E-01	4.77822449E-02	7.65875325E-03
2.22710000E-01	4.40393878E-02	7.63366131E-03
2.23220000E-01	5.46297959E-02	7.60517833E-03
2.23720000E-01	5.38489796E-02	7.61728332E-03
2.24230000E-01	5.33555102E-02	7.57431163E-03
2.24740000E-01	5.94077551E-02	7.53008405E-03
2.25240000E-01	4.08067347E-02	7.53983933E-03
2.25750000E-01	5.20508163E-02	7.55590211E-03
2.26260000E-01	5.11834694E-02	7.52185727E-03
2.26760000E-01	5.54881633E-02	7.52537373E-03
2.27270000E-01	4.65991837E-02	7.41814104E-03
2.27780000E-01	4.37355102E-02	7.44287455E-03
2.28280000E-01	5.05448980E-02	7.42555706E-03
2.28790000E-01	4.22967347E-02	7.42203106E-03
2.29300000E-01	5.23253061E-02	7.38358668E-03
2.29800000E-01	4.94708163E-02	7.36255296E-03
2.30310000E-01	4.93063265E-02	7.35357851E-03
2.30820000E-01	4.96365306E-02	7.34970199E-03
2.31320000E-01	5.82032653E-02	7.31800016E-03
2.31830000E-01	4.61948980E-02	7.30305454E-03
2.32340000E-01	4.40587755E-02	7.24010969E-03
2.32840000E-01	4.77936735E-02	7.21156790E-03
2.33350000E-01	5.69755102E-02	7.16324476E-03
2.33860000E-01	4.08977551E-02	7.15238280E-03
2.34360000E-01	4.55763265E-02	7.13823855E-03
2.34870000E-01	4.75618367E-02	7.13991061E-03
2.35380000E-01	4.68744898E-02	7.13314886E-03
2.35880000E-01	5.02024490E-02	7.12057425E-03
2.36390000E-01	3.85067347E-02	7.12587160E-03
2.36900000E-01	4.57071429E-02	7.04638284E-03
2.37400000E-01	4.31038776E-02	7.07945120E-03
2.37910000E-01	4.70018367E-02	7.05864842E-03
2.38420000E-01	5.24069388E-02	7.08947500E-03
2.38920000E-01	4.85895918E-02	7.01714226E-03
2.39430000E-01	4.70632653E-02	7.02513398E-03
2.39940000E-01	4.79940816E-02	7.02508199E-03
2.40440000E-01	5.13177551E-02	7.00322317E-03
2.40950000E-01	4.34634694E-02	6.98600197E-03
2.41450000E-01	4.70812245E-02	6.95304435E-03
2.41960000E-01	4.23008163E-02	6.92010819E-03
2.42470000E-01	4.40140816E-02	6.92799662E-03
2.42970000E-01	3.96355102E-02	6.95066536E-03
2.43480000E-01	4.18097959E-02	6.95090481E-03
2.43990000E-01	3.57642857E-02	6.88210691E-03
2.44490000E-01	4.05836735E-02	6.90214308E-03
2.45000000E-01	4.37722449E-02	6.85430195E-03
2.45510000E-01	3.89977551E-02	6.84651142E-03
2.46010000E-01	4.66861224E-02	6.83250765E-03
2.46520000E-01	4.16540816E-02	6.84270928E-03
2.47030000E-01	4.16853061E-02	6.85620583E-03
2.47530000E-01	4.77418367E-02	6.78592069E-03
2.48040000E-01	4.07259184E-02	6.82387609E-03
2.48550000E-01	4.72491837E-02	6.79074967E-03
2.49050000E-01	3.83726531E-02	6.75110266E-03
2.49560000E-01	4.30257143E-02	6.77129429E-03
2.50070000E-01	4.65124490E-02	6.77340307E-03
2.50570000E-01	4.33069388E-02	6.74705013E-03
2.51080000E-01	3.76291837E-02	6.68555240E-03
2.51590000E-01	4.12906122E-02	6.72720673E-03
2.52090000E-01	4.33361224E-02	6.68993498E-03
2.52600000E-01	4.51202041E-02	6.66789849E-03
2.53110000E-01	3.65583673E-02	6.63415032E-03
2.53610000E-01	4.69902041E-02	6.63810587E-03
2.54120000E-01	3.57914286E-02	6.65690713E-03
2.54630000E-01	4.59704082E-02	6.60080211E-03
2.55130000E-01	3.94208163E-02	6.64066773E-03
2.55640000E-01	3.43293878E-02	6.61398707E-03
2.56150000E-01	3.99993878E-02	6.55995018E-03
2.56650000E-01	3.78587755E-02	6.58653627E-03
2.57160000E-01	3.97287755E-02	6.56664109E-03
2.57670000E-01	4.13106122E-02	6.54424408E-03
2.58170000E-01	3.58938776E-02	6.50029443E-03
2.58680000E-01	3.79318367E-02	6.46109888E-03
2.59190000E-01	3.63457143E-02	6.46010700E-03
2.59690000E-01	4.07518367E-02	6.44233744E-03
2.60200000E-01	4.38783673E-02	6.44263216E-03
2.60710000E-01	4.11600000E-02	6.43328868E-03
2.61210000E-01	4.20934694E-02	6.42640119E-03
2.61720000E-01	4.17789796E-02	6.42931973E-03
2.62230000E-01	4.02777551E-02	6.40821272E-03
2.62730000E-01	3.58769388E-02	6.41740049E-03
2.63240000E-01	3.13022449E-02	6.39046749E-03
2.63750000E-01	3.62810204E-02	6.37251705E-03
2.64250000E-01	3.68759184E-02	6.38931412E-03
2.64760000E-01	4.21181633E-02	6.37554923E-03
2.65270000E-01	3.72410204E-02	6.35655519E-03
2.65770000E-01	3.21212245E-02	6.31653492E-03
2.66280000E-01	3.48293878E-02	6.35747499E-03
2.66790000E-01	2.70744898E-02	6.31367680E-03
2.67290000E-01	3.88897959E-02	6.31262531E-03
2.67800000E-01	3.61363265E-02	6.31763510E-03
2.68310000E-01	3.45677551E-02	6.29639688E-03
2.68810000E-01	3.43385714E-02	6.29114679E-03
2.69320000E-01	3.53622449E-02	6.27912669E-03
2.69830000E-01	4.35740816E-02	6.27785484E-03
2.70330000E-01	3.31587755E-02	6.26907629E-03
2.70840000E-01	3.80961224E-02	6.23891840E-03
2.71340000E-01	4.63536735E-02	6.26492210E-03
2.71850000E-01	2.99253061E-02	6.24760977E-03
2.72360000E-01	3.62895918E-02	6.20864955E-03
2.72860000E-01	3.62140816E-02	6.21657939E-03
2.73370000E-01	2.79965306E-02	6.23061577E-03
2.73880000E-01	3.78948980E-02	6.20246964E-03
2.74380000E-01	2.82546939E-02	6.19067266E-03
2.74890000E-01	3.44348980E-02	6.18049587E-03
2.75400000E-01	3.13495918E-02	6.16489389E-03
2.75900000E-01	4.23977551E-02	6.16814758E-03
2.76410000E-01	2.64614286E-02	6.16194953E-03
2.76920000E-01	3.16551020E-02	6.15609550E-03
2.77420000E-01	3.34175510E-02	6.11636268E-03
2.77930000E-01	3.55057143E-02	6.12291540E-03
2.78440000E-01	3.57273469E-02	6.15712334E-03
2.78940000E-01	3.03195918E-02	6.13014420E-03
2.79450000E-01	3.21910204E-02	6.12285263E-03
2.79960000E-01	3.63053061E-02	6.14650410E-03
2.80460000E-01	3.49391837E-02	6.12230201E-03
2.80970000E-01	2.68661224E-02	6.08675983E-03
2.81480000E-01	4.07161224E-02	6.11956433E-03
2.81980000E-01	3.94320408E-02	6.09067200E-03
2.82490000E-01	3.60891837E-02	6.09619523E-03
2.83000000E-01	2.37924490E-02	6.09964841E-03
2.83500000E-01	2.94410204E-02	6.07747463E-03
2.84010000E-01	3.55246939E-02	6.06749693E-03
2.84520000E-01	3.32051020E-02	6.00281005E-03
2.85020000E-01	3.23285714E-02	6.03995238E-03
2.85530000E-01	3.17189796E-02	6.05055661E-03
2.86040000E-01	3.31681633E-02	6.05064448E-03
2.86540000E-01	3.06985714E-02	6.04098340E-03
2.87050000E-01	3.58573469E-02	6.05322472E-03
2.87560000E-01	3.25714286E-02	6.03915004E-03
2.88060000E-01	3.02569388E-02	6.03600388E-03
2.88570000E-01	3.02865306E-02	6.04250162E-03
2.89080000E-01	2.71753061E-02	6.03557798E-03
2.89580000E-01	3.01546939E-02	6.04590325E-03
2.90090000E-01	2.92453061E-02	6.03150087E-03
2.90590000E-01	3.15859184E-02	6.09444470E-03
2.91100000E-01	3.45059184E-02	6.08874562E-03
2.91610000E-01	3.11032653E-02	6.03761990E-03
2.92110000E-01	3.34557143E-02	6.06428957E-03
2.92620000E-01	3.25620408E-02	6.10323262E-03
2.93130000E-01	3.06736735E-02	6.09193498E-03
2.93630000E-01	3.00083673E-02	6.08536534E-03
2.94140000E-01	3.18902041E-02	6.08033539E-03
2.94650000E-01	2.64887755E-02	6.10337068E-03
2.95150000E-01	2.99059184E-02	6.09107873E-03
2.95660000E-01	3.07218367E-02	6.06595502E-03
2.96170000E-01	4.25406122E-02	6.07826617E-03
2.96670000E-01	2.84746939E-02	6.04614934E-03
2.97180000E-01	3.62093878E-02	6.03241797E-03
2.97690000E-01	3.64810204E-02	6.07341507E-03
2.98190000E-01	2.88455102E-02	6.06917350E-03
2.98700000E-01	3.55077551E-02	6.01638617E-03
2.99210000E-01	3.35161224E-02	6.06267657E-03
2.99710000E-01	2.31400000E-02	6.03173185E-03
3.00220000E-01	1.92357143E-02	6.06470154E-03
3.00730000E-01	3.43536735E-02	6.01286042E-03
3.01230000E-01	2.88510204E-02	6.01791134E-03
3.01740000E-01	2.06789796E-02	6.04956442E-03
3.02250000E-01	3.01191837E-02	6.01923629E-03
3.02750000E-01	3.71257143E-02	6.01005996E-03
3.03260000E-01	2.81473469E-02	5.97823372E-03
3.03770000E-01	2.85712245E-02	5.95978224E-03
3.04270000E-01	3.18842857E-02	5.98356589E-03
3.04780000E-01	3.55877551E-02	5.97142647E-03
3.05290000E-01	2.77795918E-02	5.95464582E-03
3.05790000E-01	2.48975510E-02	5.93540170E-03
3.06300000E-01	2.51965306E-02	5.91470645E-03
3.06800000E-01	2.31077551E-02	5.90373915E-03
3.07310000E-01	2.62930612E-02	5.91123757E-03
3.07820000E-01	3.03614286E-02	5.88301351E-03
3.08320000E-01	2.15883673E-02	5.88768418E-03
3.08830000E-01	1.85602041E-02	5.88957613E-03
3.09340000E-01	2.86708163E-02	5.89457507E-03
3.09840000E-01	3.04775510E-02	5.98096044E-03
3.10350000E-01	2.45857143E-02	6.01604554E-03
3.10860000E-01	2.85891837E-02	6.09026239E-03
3.11360000E-01	3.01320408E-02	6.11719165E-03
3.11870000E-01	3.02202041E-02	6.14901328E-03
3.12380000E-01	3.14073469E-02	6.19159198E-03
3.12880000E-01	3.39110204E-02	6.22446454E-03
3.13390000E-01	1.87179592E-02	6.22730712E-03
3.13900000E-01	2.33238776E-02	6.27552324E-03
3.14400000E-01	2.83977551E-02	6.29701624E-03
3.14910000E-01	2.58918367E-02	6.32292142E-03
3.15420000E-01	2.65159184E-02	6.35511749E-03
3.15920000E-01	3.00226531E-02	6.34543245E-03
3.16430000E-01	3.24667347E-02	6.38524036E-03
3.16940000E-01	2.66834694E-02	6.40400076E-03
3.17440000E-01	2.96575510E-02	6.42324137E-03
3.17950000E-01	1.73459184E-02	6.45595889E-03
3.18450000E-01	2.32585714E-02	6.44796776E-03
3.18960000E-01	1.86346939E-02	6.45970906E-03
3.19470000E-01	1.92887755E-02	6.47970397E-03
3.19970000E-01	2.53014286E-02	6.45174101E-03
3.20480000E-01	2.75475510E-02	6.47819538E-03
3.20990000E-01	3.07334694E-02	6.47015090E-03
3.21490000E-01	2.27177551E-02	6.46220186E-03
3.22000000E-01	3.18906122E-02	6.44795476E-03
3.22510000E-01	1.94040816E-02	6.49225718E-03
3.23010000E-01	2.54744898E-02	6.47965783E-03
3.23520000E-01	2.45738776E-02	6.46026390E-03
3.24030000E-01	2.55522449E-02	6.46520831E-03
3.24530000E-01	2.48679592E-02	6.45122627E-03
3.25040000E-01	2.63212245E-02	6.47621675E-03
3.25550000E-01	3.00473469E-02	6.45553411E-03
3.26050000E-01	2.01071429E-02	6.47684566E-03
3.26560000E-01	2.64457143E-02	6.47320876E-03
3.27070000E-01	2.25444898E-02	6.46546666E-03
3.27570000E-01	2.65353061E-02	6.49937071E-03
3.28080000E-01	2.62916327E-02	6.48233357E-03
3.28590000E-01	1.75083673E-02	6.49022544E-03
3.29090000E-01	2.31824490E-02	6.51721523E-03
3.29600000E-01	2.74228571E-02	6.50469800E-03
3.30100000E-01	2.18324490E-02	6.53859131E-03
3.30610000E-01	2.22504082E-02	6.52850588E-03
3.31120000E-01	3.22553061E-02	6.52933761E-03
3.31620000E-01	2.48789796E-02	6.53727519E-03
3.32130000E-01	2.35869388E-02	6.55220253E-03
3.32640000E-01	2.16275510E-02	6.54468532E-03
3.33140000E-01	2.11340816E-02	6.59602208E-03
3.33650000E-01	2.86683673E-02	6.55870937E-03
3.34160000E-01	1.75177551E-02	6.60146218E-03
3.34660000E-01	1.82771429E-02	6.59250051E-03
3.35170000E-01	2.38100000E-02	6.56521939E-03
3.35680000E-01	3.15395918E-02	6.62877926E-03
3.36180000E-01	2.59638776E-02	6.60717631E-03
3.36690000E-01	2.41889796E-02	6.61636900E-03
3.37200000E-01	2.07373469E-02	6.63507899E-03
3.37700000E-01	1.95151020E-02	6.59911900E-03
3.38210000E-01	2.22665306E-02	6.65362992E-03
3.38720000E-01	2.49283673E-02	6.62341080E-03
3.39220000E-01	2.97867347E-02	6.65324870E-03
3.39730000E-01	3.01095918E-02	6.64676934E-03
3.40230000E-01	1.82800000E-02	6.63402355E-03
3.40740000E-01	1.40781633E-02	6.65021437E-03
3.41250000E-01	2.84359184E-02	6.69551719E-03
3.41750000E-01	2.03271429E-02	6.68087794E-03
3.42260000E-01	1.87536735E-02	6.69613987E-03
3.42770000E-01	2.02744898E-02	6.71234612E-03
3.43270000E-01	2.71648980E-02	6.66893725E-03
3.43780000E-01	1.85248980E-02	6.68800433E-03
3.44290000E-01	1.97420408E-02	6.66873646E-03
3.44790000E-01	1.78383673E-02	6.72705155E-03
3.45300000E-01	2.34453061E-02	6.70992627E-03
3.45810000E-01	1.92436735E-02	6.71018673E-03
3.46310000E-01	2.38824490E-02	6.74497314E-03
3.46820000E-01	2.92340816E-02	6.70852207E-03
3.47330000E-01	2.03124490E-02	6.71215317E-03
3.47830000E-01	1.59257143E-02	6.73749948E-03
3.48340000E-01	2.67548980E-02	6.72688451E-03
3.48840000E-01	2.59840816E-02	6.78226080E-03
3.49350000E-01	2.77502041E-02	6.72966145E-03
3.49860000E-01	2.20869388E-02	6.77140522E-03
3.50360000E-01	2.23242857E-02	6.75001973E-03
3.50870000E-01	2.00361224E-02	6.74887290E-03
3.51380000E-01	3.00536735E-02	6.75221528E-03
3.51880000E-01	2.78324490E-02	6.74843748E-03
3.52390000E-01	1.65944898E-02	6.75461371E-03
3.52900000E-01	1.11675510E-02	6.74625929E-03
3.53400000E-01	2.57573469E-02	6.72613640E-03
3.53910000E-01	2.05310204E-02	6.57228329E-03
3.54420000E-01	2.49536735E-02	6.55673177E-03
3.54920000E-01	2.33857143E-02	6.48522937E-03
3.55430000E-01	2.37953061E-02	6.49052305E-03
3.55940000E-01	2.83000000E-02	6.38843834E-03
3.56440000E-01	2.80144898E-02	6.36663735E-03
3.56950000E-01	2.23212245E-02	6.35018339E-03
3.57450000E-01	1.84540816E-02	6.39330894E-03
3.57960000E-01	1.59961224E-02	6.44347227E-03
3.58470000E-01	1.66402041E-02	6.48110762E-03
3.58970000E-01	1.94359184E-02	6.47765971E-03
3.59480000E-01	2.35748980E-02	6.49061641E-03
3.59990000E-01	2.11895918E-02	6.49696802E-03
3.60490000E-01	2.84914286E-02	6.49636008E-03
3.61000000E-01	2.22418367E-02	6.50664995E-03
3.61510000E-01	1.73787755E-02	6.48409338E-03
3.62010000E-01	2.11200000E-02	6.50345822E-03
3.62520000E-01	2.08508163E-02	6.55516484E-03
3.63030000E-01	2.44873469E-02	6.50914452E-03
3.63530000E-01	3.19528571E-02	6.56560313E-03
3.64040000E-01	1.36032653E-02	6.55580724E-03
3.64550000E-01	1.51436735E-02	6.54864278E-03
3.65050000E-01	2.21187755E-02	6.60312926E-03
3.65560000E-01	2.95757143E-02	6.60585187E-03
3.66060000E-01	1.25373469E-02	6.65471400E-03
3.66570000E-01	2.13438776E-02	6.62852535E-03
3.67080000E-01	2.03946939E-02	6.66579339E-03
3.67580000E-01	1.95120408E-02	6.69401254E-03
3.68090000E-01	1.94283673E-02	6.74510545E-03
3.68600000E-01	9.13102041E-03	6.81425767E-03
3.69100000E-01	1.25067347E-02	6.87490743E-03
3.69610000E-01	1.38571429E-02	6.86430347E-03
3.70120000E-01	2.06318367E-02	6.90893184E-03
3.70620000E-01	1.94565306E-02	6.91688427E-03
3.71130000E-01	2.70524490E-02	6.94614945E-03
3.71640000E-01	2.09304082E-02	6.95179191E-03
3.72140000E-01	2.27961224E-02	6.89571084E-03
3.72650000E-01	2.18051020E-02	6.93170686E-03
3.73150000E-01	2.43540816E-02	6.97734637E-03
3.73660000E-01	2.35683673E-02	7.00036188E-03
3.74170000E-01	1.45759184E-02	7.01230773E-03
3.74670000E-01	1.39991837E-02	7.04802086E-03
3.75180000E-01	1.75040816E-02	7.10726957E-03
3.75690000E-01	1.87542857E-02	7.14587002E-03
3.76190000E-01	2.18787755E-02	7.14579149E-03
3.76700000E-01	1.85253061E-02	7.20801345E-03
3.77210000E-01	1.65757143E-02	7.19292651E-03
3.77710000E-01	2.24967347E-02	7.21948509E-03
3.78220000E-01	1.57938776E-02	7.27975767E-03
3.78730000E-01	1.21575510E-02	7.31278070E-03
3.79230000E-01	1.41169388E-02	7.33958301E-03
3.79740000E-01	1.81295918E-02	7.37442646E-03
3.80240000E-01	2.12457143E-02	7.40937719E-03
3.80750000E-01	1.57059184E-02	7.40839089E-03
3.81260000E-01	1.51763265E-02	7.46714227E-03
3.81760000E-01	2.35828571E-02	7.46091192E-03
3.82270000E-01	1.21669388E-02	7.56144971E-03
3.82780000E-01	2.51751020E-02	7.55303392E-03
3.83280000E-01	1.12753061E-02	7.57774988E-03
3.83790000E-01	1.55277551E-02	7.59666861E-03
3.84300000E-01	1.24089796E-02	7.65259138E-03
3.84800000E-01	1.92577551E-02	7.72193585E-03
3.85310000E-01	1.66389796E-02	7.72029145E-03
3.85820000E-01	1.06530612E-02	7.74731298E-03
3.86320000E-01	1.64583673E-02	7.78022119E-03
3.86830000E-01	1.85955102E-02	7.77421259E-03
3.87330000E-01	2.04722449E-02	7.83684132E-03
3.87840000E-01	1.23740816E-02	7.85709659E-03
3.88350000E-01	1.91122449E-02	7.89314980E-03
3.88850000E-01	9.34979592E-03	7.94083311E-03
3.89360000E-01	1.40469388E-02	7.98706948E-03
3.89870000E-01	2.01114286E-02	8.01225789E-03
3.90370000E-01	1.02451020E-02	8.07552440E-03
3.90880000E-01	2.30800000E-02	8.02317801E-03
3.91390000E-01	1.84524490E-02	8.18411569E-03
3.91890000E-01	2.04275510E-02	8.16105307E-03
3.92400000E-01	1.67769388E-02	8.18671902E-03
3.92900000E-01	2.50359184E-02	8.21980148E-03
3.93410000E-01	1.30436735E-02	8.26354836E-03
3.93920000E-01	1.66132653E-02	8.32341836E-03
3.94420000E-01	1.83875510E-02	9.09304324E-03
3.94930000E-01	9.53183673E-03	8.39002216E-03
3.95440000E-01	3.43506122E-02	8.43137179E-03
3.95940000E-01	1.80585714E-02	8.40234037E-03
3.96450000E-01	8.62734694E-03	8.47947062E-03
3.96960000E-01	2.60455102E-02	8.55529014E-03
3.97460000E-01	1.83169388E-02	8.55290694E-03
3.97970000E-01	2.16567347E-02	8.58442248E-03
3.98470000E-01	1.11881633E-02	8.69140099E-03
3.98980000E-01	1.28614286E-02	8.66868979E-03
3.99490000E-01	7.60224490E-03	8.70336090E-03
3.99990000E-01	1.52565306E-02	8.70674669E-03
4.00500000E-01	1.82783673E-02	8.82880184E-03
4.01010000E-01	1.52853061E-02	8.80241622E-03
4.01510000E-01	1.90826531E-02	8.84117008E-03
4.02020000E-01	1.39359184E-02	8.98758468E-03
4.02530000E-01	1.55824490E-02	8.87812746E-03
4.03030000E-01	1.92477551E-02	8.87858420E-03
4.03540000E-01	2.24420408E-02	8.98700595E-03
4.04050000E-01	1.92279592E-02	8.99005674E-03
4.04550000E-01	2.20912245E-02	9.03313645E-03
4.05060000E-01	2.25642857E-02	9.03993630E-03
4.05560000E-01	1.67659184E-02	9.10450836E-03
4.06070000E-01	1.92914286E-02	9.10886046E-03
4.06580000E-01	1.22559184E-02	9.09025144E-03
4.07080000E-01	1.97146939E-02	9.16882376E-03
4.07590000E-01	1.38614286E-02	9.24851474E-03
4.08100000E-01	2.25097959E-02	9.17126948E-03
4.08600000E-01	2.10983673E-02	9.20241345E-03
4.09110000E-01	5.30571429E-03	9.23186347E-03
4.09620000E-01	1.85759184E-02	9.29862932E-03
4.10120000E-01	1.50734694E-02	9.25917600E-03
4.10630000E-01	1.89016327E-02	9.28165572E-03
4.11130000E-01	1.73669388E-02	9.36717770E-03
4.11640000E-01	1.30595918E-02	9.27113882E-03
4.12150000E-01	2.36377551E-02	9.27147379E-03
4.12650000E-01	2.02444898E-02	9.35896747E-03
4.13160000E-01	1.66046939E-02	9.33617169E-03
4.13670000E-01	1.23277551E-02	9.38083759E-03
4.14170000E-01	8.41979592E-03	9.36727944E-03
4.14680000E-01	2.53718367E-02	9.45985777E-03
4.15180000E-01	7.27591837E-03	9.38680998E-03
4.15690000E-01	6.03285714E-03	9.44485027E-03
4.16200000E-01	1.70885714E-02	9.46178649E-03
4.16700000E-01	1.35663265E-02	9.59675931E-03
4.17210000E-01	1.16769388E-02	9.55138344E-03
4.17720000E-01	2.26383673E-02	9.60969733E-03
4.18220000E-01	2.08691837E-02	9.60858204E-03
4.18730000E-01	3.33673469E-03	9.66242689E-03
4.19240000E-01	8.73306122E-03	9.67780212E-03
4.19740000E-01	1.85069388E-02	9.81917343E-03
4.20250000E-01	6.99020408E-03	9.84320514E-03
4.20750000E-01	1.64383673E-02	9.83592687E-03
4.21260000E-01	1.82251020E-02	9.85468628E-03
4.21770000E-01	1.05269388E-02	9.97390969E-03
4.22270000E-01	1.36826531E-02	1.00286903E-02
4.22780000E-01	1.33257143E-02	1.00979220E-02
4.23290000E-01	7.07061224E-03	1.01086476E-02
4.23790000E-01	9.28428571E-03	1.02670587E-02
4.24300000E-01	2.50973469E-02	1.02393953E-02
4.24810000E-01	1.11822449E-02	1.02614669E-02
4.25310000E-01	1.71718367E-02	1.03731602E-02
4.25820000E-01	7.86081633E-03	1.05498421E-02
4.26320000E-01	1.54781633E-02	1.04986519E-02
4.26830000E-01	1.00651020E-02	1.06988795E-02
4.27340000E-01	1.16871429E-02	1.07075518E-02
4.27840000E-01	1.25489796E-02	1.06709121E-02
4.28350000E-01	1.96167347E-02	1.07695192E-02
4.28860000E-01	2.34163265E-03	1.09162847E-02
4.29360000E-01	1.04400000E-02	1.10931786E-02
4.29870000E-01	-3.17367347E-03	1.09901564E-02
4.30370000E-01	1.54087755E-02	1.10908913E-02
4.30880000E-01	1.30367347E-03	1.11948373E-02
4.31390000E-01	5.67551020E-03	1.12635532E-02
4.31890000E-01	2.02614286E-02	1.14068662E-02
4.32400000E-01	1.44820408E-02	1.14945256E-02
4.32910000E-01	8.75142857E-03	1.16501033E-02
4.33410000E-01	1.65708163E-02	1.15961671E-02
4.33920000E-01	1.74040816E-03	1.16777000E-02
4.34430000E-01	1.66632653E-03	1.19506478E-02
4.34930000E-01	1.65816327E-03	1.20489130E-02
4.35440000E-01	5.83673469E-03	1.19883276E-02
4.35940000E-01	4.14326531E-03	1.21042244E-02
4.36450000E-01	2.29189796E-02	1.22595319E-02
4.36960000E-01	1.68065306E-02	1.23353799E-02
4.37460000E-01	1.33991837E-02	1.24328776E-02
4.37970000E-01	1.04779592E-02	1.25466847E-02
4.38480000E-01	1.57146939E-02	1.25907307E-02
4.38980000E-01	1.99802041E-02	1.27021658E-02
4.39490000E-01	3.75612245E-03	1.29148220E-02
4.39990000E-01	2.21167347E-02	1.30022885E-02
