## Supplementary material for "Disordered proteins interact with the chemical environment to tune their protective function during drying": File S1: Tris - 8.csv

Q	I(Q)	Error
1.19100000E-02	1.36755184E+00	7.52657153E+00
1.24200000E-02	2.84410868E+00	6.38835911E+00
1.29200000E-02	4.71108474E+00	3.84174267E+00
1.34300000E-02	4.69056632E+00	3.12041278E+00
1.39400000E-02	5.08581395E+00	2.38057661E+00
1.44400000E-02	5.15611132E+00	1.67255874E+00
1.49500000E-02	5.08727079E+00	1.47541375E+00
1.54600000E-02	5.16388447E+00	1.18707823E+00
1.59600000E-02	5.21372684E+00	8.69493629E-01
1.64700000E-02	5.21420500E+00	6.55483667E-01
1.69800000E-02	5.14684158E+00	5.72955447E-01
1.74800000E-02	5.09444553E+00	4.68879463E-01
1.79900000E-02	4.96558789E+00	3.39171635E-01
1.85000000E-02	4.99411342E+00	2.92065711E-01
1.90000000E-02	4.92051474E+00	2.38161137E-01
1.95100000E-02	4.73536526E+00	1.94420045E-01
2.00200000E-02	4.81981868E+00	1.58782059E-01
2.05200000E-02	4.67779184E+00	1.35798853E-01
2.10300000E-02	4.59801026E+00	1.21751294E-01
2.15400000E-02	4.55956395E+00	9.71672688E-02
2.20400000E-02	4.47998263E+00	8.87816205E-02
2.25500000E-02	4.45683684E+00	7.91851957E-02
2.30600000E-02	4.37475553E+00	6.77860951E-02
2.35600000E-02	4.30400526E+00	6.28237136E-02
2.40700000E-02	4.23808237E+00	5.59809881E-02
2.45800000E-02	4.16397000E+00	5.22686848E-02
2.50900000E-02	4.09582289E+00	4.82452355E-02
2.55900000E-02	4.05052289E+00	4.40574968E-02
2.61000000E-02	3.99662447E+00	4.19966224E-02
2.66100000E-02	3.93771368E+00	4.02289923E-02
2.71100000E-02	3.87962737E+00	3.79421914E-02
2.76200000E-02	3.77908105E+00	3.69429701E-02
2.81300000E-02	3.74529684E+00	3.59742580E-02
2.86300000E-02	3.69526711E+00	3.46506624E-02
2.91400000E-02	3.64055342E+00	3.47529686E-02
2.96500000E-02	3.54497132E+00	3.43313838E-02
3.01500000E-02	3.51633105E+00	3.31751308E-02
3.06600000E-02	3.46636474E+00	3.32082642E-02
3.11700000E-02	3.41690711E+00	3.19765390E-02
3.16700000E-02	3.36005421E+00	3.16033006E-02
3.21800000E-02	3.32774842E+00	3.19017186E-02
3.26900000E-02	3.29150921E+00	3.11709177E-02
3.31900000E-02	3.17028500E+00	3.09697996E-02
3.37000000E-02	3.16818105E+00	2.98747904E-02
3.42100000E-02	3.12799263E+00	2.97412576E-02
3.47100000E-02	3.03169211E+00	2.92903414E-02
3.52200000E-02	2.97580395E+00	2.90144395E-02
3.57300000E-02	2.96744368E+00	2.84360827E-02
3.62300000E-02	2.92203158E+00	2.82007879E-02
3.67400000E-02	2.82058395E+00	2.80159369E-02
3.72500000E-02	2.80539921E+00	2.73968504E-02
3.77500000E-02	2.75165553E+00	2.72366124E-02
3.82600000E-02	2.68542526E+00	2.66156473E-02
3.87700000E-02	2.67491868E+00	2.63632557E-02
3.92700000E-02	2.60311868E+00	2.61936343E-02
3.97800000E-02	2.57004079E+00	2.54664869E-02
4.02900000E-02	2.54655105E+00	2.54843797E-02
4.08000000E-02	2.48256737E+00	2.51466840E-02
4.13000000E-02	2.43353421E+00	2.49657548E-02
4.18100000E-02	2.39853289E+00	2.48822928E-02
4.23200000E-02	2.31851763E+00	2.42992934E-02
4.28200000E-02	2.30202079E+00	2.42400482E-02
4.33300000E-02	2.26960500E+00	2.37518986E-02
4.38400000E-02	2.28456553E+00	2.39684517E-02
4.43400000E-02	2.19123947E+00	2.35872179E-02
4.48500000E-02	2.20394921E+00	2.30754735E-02
4.53600000E-02	2.12680605E+00	2.32129076E-02
4.58600000E-02	2.08832842E+00	2.25736358E-02
4.63700000E-02	2.08730579E+00	2.27272697E-02
4.68800000E-02	2.02533658E+00	2.24480410E-02
4.73800000E-02	2.01449316E+00	2.22772231E-02
4.78900000E-02	1.91722684E+00	2.21001332E-02
4.84000000E-02	1.94137474E+00	2.15366585E-02
4.89000000E-02	1.87881053E+00	2.15843356E-02
4.94100000E-02	1.87043947E+00	2.16776466E-02
4.99200000E-02	1.83047632E+00	2.10011117E-02
5.04200000E-02	1.81931211E+00	2.06399244E-02
5.09300000E-02	1.79032553E+00	2.05834894E-02
5.14400000E-02	1.74607474E+00	2.03563940E-02
5.19400000E-02	1.72436816E+00	2.02387589E-02
5.24500000E-02	1.67662105E+00	2.00244870E-02
5.29600000E-02	1.67684316E+00	1.97043270E-02
5.34600000E-02	1.68140579E+00	1.96263085E-02
5.39700000E-02	1.62326447E+00	1.96188857E-02
5.44800000E-02	1.59852211E+00	1.93697375E-02
5.49800000E-02	1.58213816E+00	1.94019390E-02
5.54900000E-02	1.55628579E+00	1.89664695E-02
5.60000000E-02	1.48799447E+00	1.92386408E-02
5.65000000E-02	1.49230526E+00	1.90138006E-02
5.70100000E-02	1.46414921E+00	1.87243899E-02
5.75200000E-02	1.45387105E+00	1.87165711E-02
5.80300000E-02	1.42090316E+00	1.84273922E-02
5.85300000E-02	1.41579342E+00	1.84672800E-02
5.90400000E-02	1.38996500E+00	1.83316459E-02
5.95500000E-02	1.36948789E+00	1.81066219E-02
6.00500000E-02	1.35524395E+00	1.78041123E-02
6.05600000E-02	1.33197816E+00	1.78584869E-02
6.10700000E-02	1.32654211E+00	1.78036910E-02
6.15700000E-02	1.26860026E+00	1.75534934E-02
6.20800000E-02	1.24182526E+00	1.74556366E-02
6.25900000E-02	1.25342289E+00	1.72908987E-02
6.30900000E-02	1.21427605E+00	1.73975365E-02
6.36000000E-02	1.22483947E+00	1.71058060E-02
6.41100000E-02	1.18117526E+00	1.69966492E-02
6.46100000E-02	1.19696500E+00	1.70475837E-02
6.51200000E-02	1.16527105E+00	1.67426126E-02
6.56300000E-02	1.12650053E+00	1.66144198E-02
6.61300000E-02	1.11765237E+00	1.66890710E-02
6.66400000E-02	1.12357605E+00	1.65216338E-02
6.71500000E-02	1.07723842E+00	1.63637781E-02
6.76500000E-02	1.11567026E+00	1.62240312E-02
6.81600000E-02	1.07282237E+00	1.62797672E-02
6.86700000E-02	1.04255263E+00	1.60636901E-02
6.91700000E-02	1.06720947E+00	1.60208034E-02
6.96800000E-02	1.00749289E+00	1.59771148E-02
7.01900000E-02	9.90053158E-01	1.57425839E-02
7.06900000E-02	9.89374737E-01	1.56995645E-02
7.12000000E-02	9.83458158E-01	1.57955250E-02
7.17100000E-02	9.67941316E-01	1.56014424E-02
7.22100000E-02	9.45174737E-01	1.54739461E-02
7.27200000E-02	9.59226053E-01	1.52367607E-02
7.32300000E-02	9.13946579E-01	1.54256890E-02
7.37300000E-02	9.01414737E-01	1.51540164E-02
7.42400000E-02	9.07611316E-01	1.50566147E-02
7.47500000E-02	8.92229474E-01	1.49996291E-02
7.52600000E-02	8.99311842E-01	1.50556861E-02
7.57600000E-02	8.59599474E-01	1.49274358E-02
7.62700000E-02	8.55511579E-01	1.48224781E-02
7.67800000E-02	8.31734211E-01	1.47385645E-02
7.72800000E-02	8.58003684E-01	1.43691346E-02
7.77900000E-02	8.47037895E-01	1.44652541E-02
7.83000000E-02	8.26168684E-01	1.43451874E-02
7.88000000E-02	8.32048421E-01	1.43265285E-02
7.93100000E-02	8.04460526E-01	1.41927981E-02
7.98200000E-02	7.85998684E-01	1.39599816E-02
8.03200000E-02	7.89074211E-01	1.43347112E-02
8.08300000E-02	7.75234211E-01	1.43364105E-02
8.13400000E-02	7.72016579E-01	1.43812437E-02
8.18400000E-02	7.53824211E-01	1.44477657E-02
8.23500000E-02	7.43457632E-01	1.42810095E-02
8.28600000E-02	7.35351053E-01	1.43922598E-02
8.33600000E-02	7.27793947E-01	1.44259333E-02
8.38700000E-02	7.10958421E-01	1.44253347E-02
8.43800000E-02	7.07067632E-01	1.42999951E-02
8.48800000E-02	7.06239737E-01	1.43001421E-02
8.53900000E-02	6.91562895E-01	1.43416473E-02
8.59000000E-02	6.97963684E-01	1.42972507E-02
8.64000000E-02	6.80023158E-01	1.43490608E-02
8.69100000E-02	6.68675263E-01	1.42067401E-02
8.74200000E-02	6.57905526E-01	1.42262303E-02
8.79200000E-02	6.60760789E-01	1.40933148E-02
8.84300000E-02	6.34973421E-01	1.41630154E-02
8.89400000E-02	6.38614737E-01	1.42583338E-02
8.94400000E-02	6.44515789E-01	1.40322326E-02
8.99500000E-02	6.12789474E-01	1.43245408E-02
9.04600000E-02	6.18852632E-01	1.44774993E-02
9.09600000E-02	6.26947632E-01	1.44653138E-02
9.14700000E-02	6.20820526E-01	1.44906542E-02
9.19800000E-02	6.04200526E-01	1.44538295E-02
9.24800000E-02	5.87510263E-01	1.41806772E-02
9.29900000E-02	5.82124211E-01	1.41722160E-02
9.35000000E-02	5.75532368E-01	1.38971178E-02
9.40100000E-02	5.73003684E-01	1.39426396E-02
9.45100000E-02	5.73168947E-01	1.38749604E-02
9.50200000E-02	5.61557632E-01	1.38142716E-02
9.55300000E-02	5.60447105E-01	1.37973547E-02
9.60300000E-02	5.63819474E-01	1.38246428E-02
9.65400000E-02	5.39891579E-01	1.36310745E-02
9.70500000E-02	5.50111579E-01	1.36445966E-02
9.75500000E-02	5.57199474E-01	1.36478511E-02
9.80600000E-02	5.44649474E-01	1.35515767E-02
9.85700000E-02	5.47975000E-01	4.18606100E-01
9.90700000E-02	5.43520526E-01	1.34391637E-02
9.95800000E-02	5.12723158E-01	1.35234270E-02
1.00090000E-01	5.27701842E-01	1.34043004E-02
1.00590000E-01	5.14937895E-01	1.33427104E-02
1.01100000E-01	5.17901316E-01	1.31228058E-02
1.01610000E-01	5.11534211E-01	1.28880015E-02
1.02110000E-01	5.03660789E-01	1.27127890E-02
1.02620000E-01	4.84177895E-01	1.27012877E-02
1.03130000E-01	4.74640526E-01	1.27456604E-02
1.03630000E-01	4.83465789E-01	1.28209979E-02
1.04140000E-01	4.73480000E-01	1.28062604E-02
1.04650000E-01	4.85687895E-01	1.29963008E-02
1.05150000E-01	4.78823421E-01	1.29630331E-02
1.05660000E-01	4.68096842E-01	1.28599849E-02
1.06170000E-01	4.57630789E-01	1.25514489E-02
1.06670000E-01	4.70675526E-01	1.24076891E-02
1.07180000E-01	4.61968421E-01	1.23624328E-02
1.07690000E-01	4.45460526E-01	1.22736865E-02
1.08190000E-01	4.54119737E-01	1.21693479E-02
1.08700000E-01	4.45778158E-01	1.20412485E-02
1.09210000E-01	4.25981842E-01	1.19189088E-02
1.09710000E-01	4.27479737E-01	1.20089168E-02
1.10220000E-01	4.30945000E-01	1.19051666E-02
1.10730000E-01	4.36791842E-01	1.18533987E-02
1.11230000E-01	4.28386842E-01	1.17041511E-02
1.11740000E-01	4.12845000E-01	1.17757842E-02
1.12250000E-01	4.13983684E-01	1.16773527E-02
1.12750000E-01	4.15351579E-01	1.16359619E-02
1.13260000E-01	3.99031842E-01	1.15738528E-02
1.13770000E-01	4.10763158E-01	1.13900529E-02
1.14280000E-01	4.03473421E-01	1.14909799E-02
1.14780000E-01	4.07748947E-01	1.13332790E-02
1.15290000E-01	4.06673421E-01	1.12815534E-02
1.15800000E-01	4.01135526E-01	1.12727360E-02
1.16300000E-01	3.73016842E-01	1.11468947E-02
1.16810000E-01	3.84696316E-01	1.11552457E-02
1.17320000E-01	3.74419737E-01	1.10697174E-02
1.17820000E-01	3.83293158E-01	1.10671951E-02
1.18330000E-01	3.77694737E-01	1.09052802E-02
1.18840000E-01	3.73217368E-01	1.09057091E-02
1.19340000E-01	3.64549474E-01	1.08539645E-02
1.19850000E-01	3.68895000E-01	1.08178039E-02
1.20360000E-01	3.61323947E-01	1.07373462E-02
1.20860000E-01	3.61052368E-01	1.06679986E-02
1.21370000E-01	3.62076053E-01	1.06657288E-02
1.21880000E-01	3.59986842E-01	1.06834821E-02
1.22380000E-01	3.62269211E-01	1.05714620E-02
1.22890000E-01	3.30124211E-01	1.05644691E-02
1.23400000E-01	3.55624474E-01	1.04508990E-02
1.23900000E-01	3.44895526E-01	1.04573173E-02
1.24410000E-01	3.41546053E-01	1.04674786E-02
1.24920000E-01	3.51989737E-01	1.03343172E-02
1.25420000E-01	3.36317895E-01	1.03398338E-02
1.25930000E-01	3.38011053E-01	1.02310746E-02
1.26440000E-01	3.19524737E-01	1.02798314E-02
1.26940000E-01	3.27615526E-01	1.03018236E-02
1.27450000E-01	3.30993158E-01	1.01202692E-02
1.27960000E-01	3.31747895E-01	1.00539226E-02
1.28460000E-01	3.27148158E-01	9.96842812E-03
1.28970000E-01	3.25250789E-01	1.00032354E-02
1.29480000E-01	3.06017632E-01	9.96524770E-03
1.29980000E-01	3.29474737E-01	9.94139239E-03
1.30490000E-01	3.15192632E-01	9.84710176E-03
1.31000000E-01	3.22631579E-01	9.77789554E-03
1.31500000E-01	3.11447368E-01	9.75313628E-03
1.32010000E-01	3.17663684E-01	9.65375291E-03
1.32520000E-01	3.09977368E-01	9.71406137E-03
1.33020000E-01	3.03527632E-01	9.65479832E-03
1.33530000E-01	3.12061579E-01	9.59064710E-03
1.34040000E-01	3.10192368E-01	9.64169480E-03
1.34540000E-01	3.06995526E-01	9.57200473E-03
1.35050000E-01	2.99246316E-01	9.57702275E-03
1.35560000E-01	3.11012105E-01	9.52163238E-03
1.36060000E-01	3.07264474E-01	9.53932850E-03
1.36570000E-01	3.02696842E-01	9.51915633E-03
1.37080000E-01	2.98802632E-01	9.42881857E-03
1.37580000E-01	2.93130526E-01	9.38436685E-03
1.38090000E-01	2.97614474E-01	9.40311410E-03
1.38600000E-01	2.86203421E-01	9.32870283E-03
1.39110000E-01	2.79237368E-01	9.25522980E-03
1.39610000E-01	2.83993158E-01	9.23831967E-03
1.40120000E-01	3.00517632E-01	9.25495143E-03
1.40630000E-01	2.89851579E-01	9.19904327E-03
1.41130000E-01	2.72940789E-01	9.25728687E-03
1.41640000E-01	2.78010526E-01	9.19158944E-03
1.42150000E-01	2.81918947E-01	9.15068301E-03
1.42650000E-01	2.80354211E-01	9.14188381E-03
1.43160000E-01	2.73972105E-01	9.11504975E-03
1.43670000E-01	2.59511316E-01	9.12065301E-03
1.44170000E-01	2.79929211E-01	9.04907068E-03
1.44680000E-01	2.69951316E-01	9.07199993E-03
1.45190000E-01	2.71651842E-01	9.01360695E-03
1.45690000E-01	2.52506579E-01	8.94302724E-03
1.46200000E-01	2.73801842E-01	9.02331022E-03
1.46710000E-01	2.50522632E-01	9.01411299E-03
1.47210000E-01	2.59698947E-01	8.92337781E-03
1.47720000E-01	2.51250000E-01	8.87555543E-03
1.48230000E-01	2.53056579E-01	8.90610233E-03
1.48730000E-01	2.66277105E-01	8.87083711E-03
1.49240000E-01	2.47536579E-01	8.82554436E-03
1.49750000E-01	2.41776316E-01	8.82081574E-03
1.50250000E-01	2.46181842E-01	8.78893288E-03
1.50760000E-01	2.35026053E-01	8.78876446E-03
1.51270000E-01	2.46088684E-01	8.77925901E-03
1.51770000E-01	2.43964474E-01	8.72633210E-03
1.52280000E-01	2.48476053E-01	8.69101042E-03
1.52790000E-01	2.33248421E-01	8.69677640E-03
1.53290000E-01	2.37883158E-01	8.70353367E-03
1.53800000E-01	2.45351579E-01	8.71218522E-03
1.54310000E-01	2.31247895E-01	8.59632942E-03
1.54810000E-01	2.29098421E-01	8.59059649E-03
1.55320000E-01	2.33602105E-01	8.65960850E-03
1.55830000E-01	2.31150000E-01	8.53013190E-03
1.56330000E-01	2.36845789E-01	8.53121795E-03
1.56840000E-01	2.14561842E-01	8.47870730E-03
1.57350000E-01	2.41900263E-01	8.42913062E-03
1.57850000E-01	2.29687895E-01	8.43925912E-03
1.58360000E-01	2.23758684E-01	8.44694969E-03
1.58870000E-01	2.19253684E-01	8.43875137E-03
1.59370000E-01	2.19867105E-01	8.40033127E-03
1.59880000E-01	2.22853684E-01	8.29734898E-03
1.60390000E-01	2.29109474E-01	8.39047472E-03
1.60890000E-01	2.17215000E-01	8.42063967E-03
1.61400000E-01	2.12320526E-01	8.27944931E-03
1.61910000E-01	2.14589474E-01	8.28749075E-03
1.62410000E-01	2.05962105E-01	8.34783039E-03
1.62920000E-01	2.15340000E-01	8.27314200E-03
1.63430000E-01	2.00350263E-01	8.26569116E-03
1.63930000E-01	2.16077895E-01	8.28582396E-03
1.64440000E-01	2.03786842E-01	8.21810515E-03
1.64950000E-01	2.08607895E-01	8.23059282E-03
1.65450000E-01	2.09685526E-01	8.21379633E-03
1.65960000E-01	2.11847368E-01	8.18550477E-03
1.66470000E-01	2.04001316E-01	8.17931733E-03
1.66970000E-01	2.02599211E-01	8.10809600E-03
1.67480000E-01	1.96083947E-01	8.13830465E-03
1.67990000E-01	2.06272632E-01	8.16000253E-03
1.68490000E-01	1.96385789E-01	8.03928425E-03
1.69000000E-01	1.94201316E-01	8.14871349E-03
1.69510000E-01	2.00271579E-01	8.16041712E-03
1.70010000E-01	2.03165526E-01	8.21605623E-03
1.70520000E-01	1.87832368E-01	8.25113564E-03
1.71030000E-01	1.95469474E-01	8.29851303E-03
1.71530000E-01	2.05360526E-01	8.20171631E-03
1.72040000E-01	1.89267368E-01	8.23620965E-03
1.72550000E-01	1.88386579E-01	8.32934206E-03
1.73050000E-01	1.83368421E-01	8.32777576E-03
1.73560000E-01	1.93213947E-01	8.32870474E-03
1.74070000E-01	1.97887368E-01	8.28098599E-03
1.74570000E-01	1.91411316E-01	8.31771303E-03
1.75080000E-01	1.83243158E-01	8.30590360E-03
1.75590000E-01	1.82856579E-01	8.29072306E-03
1.76100000E-01	1.78607632E-01	8.34698595E-03
1.76600000E-01	1.82232368E-01	8.25763108E-03
1.77110000E-01	1.87857105E-01	8.28744052E-03
1.77620000E-01	1.86928158E-01	8.35403778E-03
1.78120000E-01	1.86518421E-01	8.34568526E-03
1.78630000E-01	1.86535526E-01	8.29892533E-03
1.79140000E-01	1.88837895E-01	8.23500622E-03
1.79640000E-01	1.78417632E-01	8.28749647E-03
1.80150000E-01	1.81406053E-01	8.39033709E-03
1.80660000E-01	1.67110263E-01	8.44207481E-03
1.81160000E-01	1.70694737E-01	8.46966754E-03
1.81670000E-01	1.71725000E-01	8.47844012E-03
1.82180000E-01	1.68329211E-01	8.43668682E-03
1.82680000E-01	1.75827632E-01	8.49162861E-03
1.83190000E-01	1.82544737E-01	8.52986045E-03
1.83700000E-01	1.59693684E-01	8.57557690E-03
1.84200000E-01	1.68878947E-01	8.56654840E-03
1.84710000E-01	1.58561842E-01	8.66312064E-03
1.85220000E-01	1.71191842E-01	8.66849700E-03
1.85720000E-01	1.72402632E-01	8.66595597E-03
1.86230000E-01	1.61840000E-01	8.65800646E-03
1.86740000E-01	1.71191316E-01	8.70473369E-03
1.87240000E-01	1.60616053E-01	8.77455232E-03
1.87750000E-01	1.70662632E-01	8.74859749E-03
1.88260000E-01	1.71060526E-01	8.78114903E-03
1.88760000E-01	1.64468158E-01	8.73454123E-03
1.89270000E-01	1.61603158E-01	8.78485122E-03
1.89780000E-01	1.71638421E-01	8.80556773E-03
1.90280000E-01	1.63527105E-01	8.82595254E-03
1.90790000E-01	1.59745000E-01	8.80447952E-03
1.91300000E-01	1.56636579E-01	8.84252896E-03
1.91800000E-01	1.64017368E-01	8.88429923E-03
1.92310000E-01	1.53861053E-01	8.79687824E-03
1.92820000E-01	1.64410263E-01	8.88123659E-03
1.93320000E-01	1.51133158E-01	8.88848425E-03
1.93830000E-01	1.57955263E-01	8.85616435E-03
1.94340000E-01	1.52245789E-01	8.89354491E-03
1.94840000E-01	1.51855000E-01	8.94201241E-03
1.95350000E-01	1.58186842E-01	8.90298947E-03
1.95860000E-01	1.56213947E-01	8.92682286E-03
1.96360000E-01	1.48797632E-01	8.90436257E-03
1.96870000E-01	1.50787105E-01	8.98237375E-03
1.97380000E-01	1.49836053E-01	9.00195895E-03
1.97880000E-01	1.63462895E-01	8.92955019E-03
1.98390000E-01	1.44738158E-01	8.98294142E-03
1.98900000E-01	1.56936053E-01	8.96258344E-03
1.99400000E-01	1.41885526E-01	8.99491966E-03
1.99910000E-01	1.46579737E-01	9.02197562E-03
2.00420000E-01	1.50367895E-01	8.96276966E-03
2.00920000E-01	1.44375789E-01	8.98451969E-03
2.01430000E-01	1.46737368E-01	8.99947526E-03
2.01940000E-01	1.45105526E-01	9.01785817E-03
2.02440000E-01	1.38369737E-01	8.97770677E-03
2.02950000E-01	1.45959737E-01	9.02790697E-03
2.03460000E-01	1.39642368E-01	9.03010226E-03
2.03960000E-01	1.48632632E-01	9.02254284E-03
2.04470000E-01	1.34363947E-01	9.07481804E-03
2.04980000E-01	1.45427105E-01	9.03276008E-03
2.05480000E-01	1.44511579E-01	8.99720886E-03
2.05990000E-01	1.39350526E-01	9.05391568E-03
2.06500000E-01	1.40651316E-01	9.03412269E-03
2.07000000E-01	1.36650263E-01	9.03726805E-03
2.07510000E-01	1.36365789E-01	8.96228886E-03
2.08020000E-01	1.47949211E-01	8.93849499E-03
2.08520000E-01	1.36920263E-01	8.91995071E-03
2.09030000E-01	1.38994211E-01	8.93678469E-03
2.09540000E-01	1.50208684E-01	9.02194575E-03
2.10040000E-01	1.40362632E-01	8.94947084E-03
2.10550000E-01	1.31473684E-01	8.98580796E-03
2.11060000E-01	1.42415526E-01	9.01197028E-03
2.11560000E-01	1.27241053E-01	9.00652986E-03
2.12070000E-01	1.31625789E-01	8.95392691E-03
2.12580000E-01	1.30511053E-01	8.93329795E-03
2.13080000E-01	1.31834737E-01	8.96709989E-03
2.13590000E-01	1.31659211E-01	8.97594069E-03
2.14100000E-01	1.29872368E-01	8.93847867E-03
2.14600000E-01	1.25456579E-01	8.94035020E-03
2.15110000E-01	1.28022895E-01	8.91249033E-03
2.15620000E-01	1.24574474E-01	8.91525587E-03
2.16120000E-01	1.34839474E-01	8.86327690E-03
2.16630000E-01	1.32833158E-01	8.93601091E-03
2.17140000E-01	1.19221579E-01	8.90277841E-03
2.17640000E-01	1.32241053E-01	8.86758479E-03
2.18150000E-01	1.30703684E-01	8.86620973E-03
2.18660000E-01	1.26460526E-01	8.85190609E-03
2.19160000E-01	1.25601842E-01	8.84422141E-03
2.19670000E-01	1.23089737E-01	8.82301459E-03
2.20180000E-01	1.13644737E-01	8.81584657E-03
2.20680000E-01	1.17661316E-01	8.82628054E-03
2.21190000E-01	1.23150263E-01	8.79242845E-03
2.21700000E-01	1.17632632E-01	8.78998749E-03
2.22200000E-01	1.17830000E-01	8.76328625E-03
2.22710000E-01	1.13836579E-01	8.74369232E-03
2.23220000E-01	1.28806316E-01	8.68120869E-03
2.23720000E-01	1.15833158E-01	8.70957670E-03
2.24230000E-01	1.10450789E-01	8.66321581E-03
2.24740000E-01	1.22198684E-01	8.60240522E-03
2.25240000E-01	1.09146579E-01	8.61958962E-03
2.25750000E-01	1.22252632E-01	8.62055744E-03
2.26260000E-01	1.10973421E-01	8.59316209E-03
2.26760000E-01	1.18082368E-01	8.59510573E-03
2.27270000E-01	1.14381053E-01	8.47092355E-03
2.27780000E-01	1.25685000E-01	8.51727874E-03
2.28280000E-01	1.18551579E-01	8.47754699E-03
2.28790000E-01	1.12274474E-01	8.47278499E-03
2.29300000E-01	1.26878158E-01	8.43264292E-03
2.29800000E-01	1.08497632E-01	8.44050626E-03
2.30310000E-01	1.13553421E-01	8.40312943E-03
2.30820000E-01	1.17558421E-01	8.41306129E-03
2.31320000E-01	1.22621053E-01	8.36076446E-03
2.31830000E-01	1.14904737E-01	8.32695488E-03
2.32340000E-01	1.08224211E-01	8.27536283E-03
2.32840000E-01	1.07700000E-01	8.23902341E-03
2.33350000E-01	1.29450263E-01	8.18946415E-03
2.33860000E-01	1.10788158E-01	8.18402735E-03
2.34360000E-01	1.04776579E-01	8.14005775E-03
2.34870000E-01	1.17906579E-01	8.19175160E-03
2.35380000E-01	1.13015789E-01	8.14148443E-03
2.35880000E-01	1.12736316E-01	8.14566477E-03
2.36390000E-01	1.04626579E-01	8.13437424E-03
2.36900000E-01	9.98221053E-02	8.05133901E-03
2.37400000E-01	1.05766842E-01	8.10288213E-03
2.37910000E-01	1.09763947E-01	8.06724076E-03
2.38420000E-01	1.17423158E-01	8.08376062E-03
2.38920000E-01	1.09151842E-01	8.00825928E-03
2.39430000E-01	1.02372368E-01	8.01603015E-03
2.39940000E-01	1.07360526E-01	8.03548738E-03
2.40440000E-01	1.13329211E-01	7.99448180E-03
2.40950000E-01	1.04860789E-01	7.97642499E-03
2.41450000E-01	1.04873421E-01	7.95573708E-03
2.41960000E-01	1.01161316E-01	7.90730130E-03
2.42470000E-01	1.06017368E-01	7.93012205E-03
2.42970000E-01	1.06330000E-01	7.93801317E-03
2.43480000E-01	1.07929211E-01	7.93241952E-03
2.43990000E-01	1.00870789E-01	7.85283091E-03
2.44490000E-01	1.02511316E-01	7.87746712E-03
2.45000000E-01	1.11762105E-01	7.84438255E-03
2.45510000E-01	1.00056842E-01	7.84289520E-03
2.46010000E-01	1.18030263E-01	7.81142937E-03
2.46520000E-01	1.00004737E-01	7.82247373E-03
2.47030000E-01	1.03032632E-01	7.84057561E-03
2.47530000E-01	1.01655789E-01	7.74908945E-03
2.48040000E-01	1.01603158E-01	7.78550386E-03
2.48550000E-01	1.01578947E-01	7.73834477E-03
2.49050000E-01	9.38071053E-02	7.70636316E-03
2.49560000E-01	1.05004211E-01	7.74874459E-03
2.50070000E-01	9.59171053E-02	7.73554991E-03
2.50570000E-01	1.07947632E-01	7.70475457E-03
2.51080000E-01	1.00012895E-01	7.66084781E-03
2.51590000E-01	9.33026316E-02	7.67206521E-03
2.52090000E-01	1.07569737E-01	7.66164303E-03
2.52600000E-01	1.03001316E-01	7.60521954E-03
2.53110000E-01	8.81450000E-02	7.59942066E-03
2.53610000E-01	9.85742105E-02	7.59877492E-03
2.54120000E-01	9.57407895E-02	7.60665982E-03
2.54630000E-01	9.67623684E-02	7.55180162E-03
2.55130000E-01	9.58871053E-02	7.59711513E-03
2.55640000E-01	9.14810526E-02	7.57335732E-03
2.56150000E-01	9.48065789E-02	7.49626330E-03
2.56650000E-01	9.39326316E-02	7.51972761E-03
2.57160000E-01	9.19068421E-02	7.48828194E-03
2.57670000E-01	8.95771053E-02	7.46014343E-03
2.58170000E-01	8.83657895E-02	7.41399130E-03
2.58680000E-01	9.85234211E-02	7.37706795E-03
2.59190000E-01	1.00061316E-01	7.38676957E-03
2.59690000E-01	9.95981579E-02	7.35821001E-03
2.60200000E-01	9.42455263E-02	7.35839146E-03
2.60710000E-01	8.88028947E-02	7.35030205E-03
2.61210000E-01	9.56615789E-02	7.35152561E-03
2.61720000E-01	8.40663158E-02	7.32956745E-03
2.62230000E-01	9.10781579E-02	7.31554146E-03
2.62730000E-01	9.12931579E-02	7.33004281E-03
2.63240000E-01	9.42810526E-02	7.30815283E-03
2.63750000E-01	9.23594737E-02	7.28705953E-03
2.64250000E-01	9.49184211E-02	7.30393853E-03
2.64760000E-01	8.99828947E-02	7.30563910E-03
2.65270000E-01	8.79478947E-02	7.24371872E-03
2.65770000E-01	8.56968421E-02	7.23122903E-03
2.66280000E-01	8.81044737E-02	7.27389402E-03
2.66790000E-01	8.63663158E-02	7.20929005E-03
2.67290000E-01	9.04363158E-02	7.23473187E-03
2.67800000E-01	9.21800000E-02	7.21263210E-03
2.68310000E-01	8.11718421E-02	7.16632417E-03
2.68810000E-01	9.05642105E-02	7.18919717E-03
2.69320000E-01	9.56865789E-02	7.19122244E-03
2.69830000E-01	9.42050000E-02	7.16796977E-03
2.70330000E-01	8.94631579E-02	7.16640962E-03
2.70840000E-01	8.98389474E-02	7.12430199E-03
2.71340000E-01	9.19047368E-02	7.15266060E-03
2.71850000E-01	8.71602632E-02	7.13554264E-03
2.72360000E-01	8.96678947E-02	7.07618096E-03
2.72860000E-01	8.91426316E-02	7.08911447E-03
2.73370000E-01	8.58847368E-02	7.11979313E-03
2.73880000E-01	8.32328947E-02	7.06570630E-03
2.74380000E-01	8.54389474E-02	7.07974765E-03
2.74890000E-01	9.30294737E-02	7.06874050E-03
2.75400000E-01	9.24194737E-02	7.04631428E-03
2.75900000E-01	8.00971053E-02	7.03225661E-03
2.76410000E-01	8.47321053E-02	7.04070647E-03
2.76920000E-01	7.99652632E-02	7.02713742E-03
2.77420000E-01	8.36450000E-02	6.96743881E-03
2.77930000E-01	8.67060526E-02	6.98810794E-03
2.78440000E-01	8.40844737E-02	7.02520486E-03
2.78940000E-01	8.94168421E-02	7.01726539E-03
2.79450000E-01	8.21071053E-02	6.98059963E-03
2.79960000E-01	9.09657895E-02	7.01691785E-03
2.80460000E-01	8.20328947E-02	6.99908055E-03
2.80970000E-01	8.38194737E-02	6.94736251E-03
2.81480000E-01	9.33136842E-02	6.99325662E-03
2.81980000E-01	8.55147368E-02	6.95725589E-03
2.82490000E-01	8.21971053E-02	6.96108841E-03
2.83000000E-01	7.69636842E-02	6.96591977E-03
2.83500000E-01	8.07800000E-02	6.94001511E-03
2.84010000E-01	7.90892105E-02	6.92567524E-03
2.84520000E-01	8.47844737E-02	6.85619337E-03
2.85020000E-01	7.25692105E-02	6.86588316E-03
2.85530000E-01	8.37868421E-02	6.90244630E-03
2.86040000E-01	7.63618421E-02	6.89661195E-03
2.86540000E-01	7.52642105E-02	6.90382441E-03
2.87050000E-01	8.05147368E-02	6.91027625E-03
2.87560000E-01	8.20347368E-02	6.89290079E-03
2.88060000E-01	7.94486842E-02	6.86673786E-03
2.88570000E-01	8.13847368E-02	6.90354483E-03
2.89080000E-01	7.80450000E-02	6.89565445E-03
2.89580000E-01	6.76544737E-02	6.87740741E-03
2.90090000E-01	8.43231579E-02	6.90174676E-03
2.90590000E-01	8.31318421E-02	6.95502160E-03
2.91100000E-01	8.06402632E-02	6.95846811E-03
2.91610000E-01	7.45944737E-02	6.89915302E-03
2.92110000E-01	7.92776316E-02	6.91428281E-03
2.92620000E-01	8.25563158E-02	6.95501583E-03
2.93130000E-01	6.97202632E-02	6.96359504E-03
2.93630000E-01	7.08373684E-02	6.93523203E-03
2.94140000E-01	7.07221053E-02	6.94315930E-03
2.94650000E-01	7.17415789E-02	6.96439891E-03
2.95150000E-01	7.58281579E-02	6.95181097E-03
2.95660000E-01	7.60455263E-02	6.91623054E-03
2.96170000E-01	7.74100000E-02	6.92686123E-03
2.96670000E-01	7.15400000E-02	6.89823851E-03
2.97180000E-01	7.91639474E-02	6.88636617E-03
2.97690000E-01	7.59073684E-02	6.92885874E-03
2.98190000E-01	7.43107895E-02	6.91605421E-03
2.98700000E-01	7.42471053E-02	6.87228915E-03
2.99210000E-01	7.87592105E-02	6.91489946E-03
2.99710000E-01	6.97352632E-02	6.88438236E-03
3.00220000E-01	7.17889474E-02	6.93157955E-03
3.00730000E-01	7.45739474E-02	6.85616182E-03
3.01230000E-01	7.64002632E-02	6.85689648E-03
3.01740000E-01	7.05000000E-02	6.90282477E-03
3.02250000E-01	7.30310526E-02	6.85533773E-03
3.02750000E-01	7.35565789E-02	6.84196499E-03
3.03260000E-01	7.29939474E-02	6.83297193E-03
3.03770000E-01	7.07292105E-02	6.77867021E-03
3.04270000E-01	6.97821053E-02	6.82636538E-03
3.04780000E-01	7.51578947E-02	6.80249054E-03
3.05290000E-01	7.40852632E-02	6.79757674E-03
3.05790000E-01	7.00602632E-02	6.78689730E-03
3.06300000E-01	7.07644737E-02	6.76172889E-03
3.06800000E-01	6.29739474E-02	6.74026805E-03
3.07310000E-01	7.07876316E-02	6.75152048E-03
3.07820000E-01	6.78076316E-02	6.70934273E-03
3.08320000E-01	6.34968421E-02	6.72656109E-03
3.08830000E-01	6.36200000E-02	6.71740729E-03
3.09340000E-01	6.98244737E-02	6.71755562E-03
3.09840000E-01	7.88615789E-02	6.82028604E-03
3.10350000E-01	6.44673684E-02	6.85858058E-03
3.10860000E-01	6.87171053E-02	6.94529925E-03
3.11360000E-01	7.50373684E-02	6.99126308E-03
3.11870000E-01	7.02623684E-02	7.03782326E-03
3.12380000E-01	6.64152632E-02	7.07891644E-03
3.12880000E-01	6.94339474E-02	7.09571540E-03
3.13390000E-01	6.52965789E-02	7.12564827E-03
3.13900000E-01	7.07457895E-02	7.15746988E-03
3.14400000E-01	7.52913158E-02	7.19984275E-03
3.14910000E-01	7.04192105E-02	7.21355790E-03
3.15420000E-01	7.61042105E-02	7.26762788E-03
3.15920000E-01	6.67050000E-02	7.22201201E-03
3.16430000E-01	6.53942105E-02	7.28319477E-03
3.16940000E-01	6.27615789E-02	7.30157179E-03
3.17440000E-01	6.55821053E-02	7.32573017E-03
3.17950000E-01	6.59813158E-02	7.36512521E-03
3.18450000E-01	6.02300000E-02	7.36469163E-03
3.18960000E-01	6.42297368E-02	7.38769462E-03
3.19470000E-01	6.87128947E-02	7.37324004E-03
3.19970000E-01	6.63057895E-02	7.35338893E-03
3.20480000E-01	6.22171053E-02	7.39440671E-03
3.20990000E-01	6.17815789E-02	7.36886794E-03
3.21490000E-01	6.56971053E-02	7.39202295E-03
3.22000000E-01	6.13278947E-02	7.37562051E-03
3.22510000E-01	7.08521053E-02	7.41307253E-03
3.23010000E-01	6.32236842E-02	7.37470660E-03
3.23520000E-01	6.19744737E-02	7.38809852E-03
3.24030000E-01	6.10955263E-02	7.38120764E-03
3.24530000E-01	6.15873684E-02	7.34072463E-03
3.25040000E-01	6.61413158E-02	7.38945786E-03
3.25550000E-01	6.44742105E-02	7.33394678E-03
3.26050000E-01	6.42984211E-02	7.40921038E-03
3.26560000E-01	6.71931579E-02	7.37699996E-03
3.27070000E-01	5.73165789E-02	7.36919057E-03
3.27570000E-01	5.56836842E-02	7.40053695E-03
3.28080000E-01	6.74102632E-02	7.38908363E-03
3.28590000E-01	5.37492105E-02	7.40291404E-03
3.29090000E-01	5.17792105E-02	7.43504163E-03
3.29600000E-01	6.88213158E-02	7.43442131E-03
3.30100000E-01	5.66481579E-02	7.44852019E-03
3.30610000E-01	6.29815789E-02	7.46049805E-03
3.31120000E-01	6.59910526E-02	7.44116882E-03
3.31620000E-01	6.45389474E-02	7.46432226E-03
3.32130000E-01	6.61278947E-02	7.47370580E-03
3.32640000E-01	6.62839474E-02	7.47796282E-03
3.33140000E-01	6.46513158E-02	7.49856229E-03
3.33650000E-01	5.90047368E-02	7.46671858E-03
3.34160000E-01	5.81844737E-02	7.52821207E-03
3.34660000E-01	4.85728947E-02	7.50741219E-03
3.35170000E-01	6.69663158E-02	7.51055123E-03
3.35680000E-01	6.37336842E-02	7.53619391E-03
3.36180000E-01	6.01907895E-02	7.53282049E-03
3.36690000E-01	6.57210526E-02	7.53060280E-03
3.37200000E-01	5.29255263E-02	7.57231913E-03
3.37700000E-01	5.28147368E-02	7.51828068E-03
3.38210000E-01	5.75510526E-02	7.58764864E-03
3.38720000E-01	6.89192105E-02	7.56313906E-03
3.39220000E-01	6.86463158E-02	7.58849433E-03
3.39730000E-01	7.27984211E-02	7.57243625E-03
3.40230000E-01	5.93928947E-02	7.59933517E-03
3.40740000E-01	5.70223684E-02	7.57500833E-03
3.41250000E-01	6.07823684E-02	7.62879957E-03
3.41750000E-01	6.24960526E-02	7.62930673E-03
3.42260000E-01	6.37336842E-02	7.64657064E-03
3.42770000E-01	6.04497368E-02	7.65245731E-03
3.43270000E-01	5.92957895E-02	7.58811369E-03
3.43780000E-01	5.41936842E-02	7.63654868E-03
3.44290000E-01	6.30947368E-02	7.62364425E-03
3.44790000E-01	5.93252632E-02	7.66577946E-03
3.45300000E-01	6.10194737E-02	7.64023106E-03
3.45810000E-01	5.60247368E-02	7.65479765E-03
3.46310000E-01	5.09760526E-02	7.68983297E-03
3.46820000E-01	5.67373684E-02	7.64859689E-03
3.47330000E-01	5.96494737E-02	7.64716194E-03
3.47830000E-01	6.00081579E-02	7.69178904E-03
3.48340000E-01	7.03871053E-02	7.68483002E-03
3.48840000E-01	5.70952632E-02	7.72206139E-03
3.49350000E-01	7.64336842E-02	7.67652084E-03
3.49860000E-01	5.76292105E-02	7.71987863E-03
3.50360000E-01	5.55623684E-02	7.71018820E-03
3.50870000E-01	6.30207895E-02	7.69737202E-03
3.51380000E-01	6.71705263E-02	7.69841914E-03
3.51880000E-01	6.31147368E-02	7.69028309E-03
3.52390000E-01	6.08436842E-02	7.69025047E-03
3.52900000E-01	6.34205263E-02	7.68763393E-03
3.53400000E-01	6.89307895E-02	7.69396453E-03
3.53910000E-01	5.54994737E-02	7.48605307E-03
3.54420000E-01	6.58410526E-02	7.47162461E-03
3.54920000E-01	5.36534211E-02	7.38802574E-03
3.55430000E-01	6.42797368E-02	7.40902815E-03
3.55940000E-01	6.26460526E-02	7.28418400E-03
3.56440000E-01	6.18444737E-02	7.24418763E-03
3.56950000E-01	5.74434211E-02	7.24196352E-03
3.57450000E-01	5.38778947E-02	7.28786386E-03
3.57960000E-01	5.94839474E-02	7.35412388E-03
3.58470000E-01	5.90823684E-02	7.37654691E-03
3.58970000E-01	5.39463158E-02	7.39087990E-03
3.59480000E-01	5.00634211E-02	7.38874807E-03
3.59990000E-01	5.46686842E-02	7.39645715E-03
3.60490000E-01	6.25100000E-02	7.42328533E-03
3.61000000E-01	5.41776316E-02	7.40214103E-03
3.61510000E-01	5.14534211E-02	7.40673584E-03
3.62010000E-01	6.33742105E-02	7.42424998E-03
3.62520000E-01	5.91523684E-02	7.46996011E-03
3.63030000E-01	4.63736842E-02	7.42934904E-03
3.63530000E-01	5.45247368E-02	7.47690752E-03
3.64040000E-01	5.19200000E-02	7.47027344E-03
3.64550000E-01	5.26494737E-02	7.49087571E-03
3.65050000E-01	5.29628947E-02	7.52153886E-03
3.65560000E-01	5.62502632E-02	7.54506667E-03
3.66060000E-01	5.07534211E-02	7.59176765E-03
3.66570000E-01	5.62513158E-02	7.54865406E-03
3.67080000E-01	5.27260526E-02	7.59420463E-03
3.67580000E-01	5.22726316E-02	7.62285726E-03
3.68090000E-01	5.65584211E-02	7.68204787E-03
3.68600000E-01	4.06447368E-02	7.77279524E-03
3.69100000E-01	4.75205263E-02	7.84634903E-03
3.69610000E-01	5.18410526E-02	7.82647112E-03
3.70120000E-01	5.01844737E-02	7.86988398E-03
3.70620000E-01	5.40665789E-02	7.89101727E-03
3.71130000E-01	5.48694737E-02	7.93316830E-03
3.71640000E-01	5.11271053E-02	7.91511358E-03
3.72140000E-01	5.80586842E-02	7.88708052E-03
3.72650000E-01	6.08460526E-02	7.89999446E-03
3.73150000E-01	5.47700000E-02	7.97181499E-03
3.73660000E-01	4.99926316E-02	7.97649842E-03
3.74170000E-01	4.63418421E-02	8.00702830E-03
3.74670000E-01	4.15481579E-02	8.03530891E-03
3.75180000E-01	5.67660526E-02	8.09681512E-03
3.75690000E-01	5.91573684E-02	8.12687115E-03
3.76190000E-01	5.40415789E-02	8.15628938E-03
3.76700000E-01	4.28165789E-02	8.19900389E-03
3.77210000E-01	5.08592105E-02	8.19777602E-03
3.77710000E-01	5.74863158E-02	8.20813888E-03
3.78220000E-01	4.68323684E-02	8.30450681E-03
3.78730000E-01	5.03894737E-02	8.32405573E-03
3.79230000E-01	4.42781579E-02	8.35868715E-03
3.79740000E-01	4.19923684E-02	8.39335241E-03
3.80240000E-01	4.73310526E-02	8.42993105E-03
3.80750000E-01	3.79081579E-02	8.42208609E-03
3.81260000E-01	5.22652632E-02	8.50828238E-03
3.81760000E-01	4.48376316E-02	8.50234498E-03
3.82270000E-01	4.78755263E-02	8.63076608E-03
3.82780000E-01	4.34497368E-02	8.59118716E-03
3.83280000E-01	4.47600000E-02	8.64223578E-03
3.83790000E-01	4.75318421E-02	8.65376024E-03
3.84300000E-01	3.97389474E-02	8.72420649E-03
3.84800000E-01	4.95371053E-02	8.78340052E-03
3.85310000E-01	4.47550000E-02	8.77153597E-03
3.85820000E-01	4.68076316E-02	8.85909268E-03
3.86320000E-01	5.42268421E-02	8.89481811E-03
3.86830000E-01	5.94571053E-02	8.82990826E-03
3.87330000E-01	4.76518421E-02	8.92598541E-03
3.87840000E-01	4.04660526E-02	8.97825632E-03
3.88350000E-01	4.91197368E-02	8.96723289E-03
3.88850000E-01	3.14697368E-02	9.04929395E-03
3.89360000E-01	3.43426316E-02	9.08846150E-03
3.89870000E-01	4.96684211E-02	9.13823328E-03
3.90370000E-01	4.10828947E-02	9.20077737E-03
3.90880000E-01	4.69392105E-02	9.16284180E-03
3.91390000E-01	4.55889474E-02	9.30148133E-03
3.91890000E-01	3.54318421E-02	9.31037640E-03
3.92400000E-01	4.33881579E-02	9.33344058E-03
3.92900000E-01	5.28305263E-02	9.37229008E-03
3.93410000E-01	4.64305263E-02	9.41129557E-03
3.93920000E-01	5.54707895E-02	9.48986124E-03
3.94420000E-01	4.67471053E-02	1.03781270E-02
3.94930000E-01	3.64865789E-02	9.54663190E-03
3.95440000E-01	5.94489474E-02	9.60866929E-03
3.95940000E-01	4.40218421E-02	9.58448363E-03
3.96450000E-01	3.06131579E-02	9.68560834E-03
3.96960000E-01	4.85339474E-02	9.76548667E-03
3.97460000E-01	4.63847368E-02	9.74904931E-03
3.97970000E-01	5.96186842E-02	9.77033907E-03
3.98470000E-01	4.08965789E-02	9.93857710E-03
3.98980000E-01	4.45286842E-02	9.85471843E-03
3.99490000E-01	3.68707895E-02	9.90133974E-03
3.99990000E-01	3.58126316E-02	9.91610211E-03
4.00500000E-01	4.77273684E-02	1.00484982E-02
4.01010000E-01	4.78689474E-02	1.00506159E-02
4.01510000E-01	4.66168421E-02	1.00187933E-02
4.02020000E-01	3.99110526E-02	1.02571383E-02
4.02530000E-01	4.71057895E-02	1.01042063E-02
4.03030000E-01	4.78763158E-02	1.01301608E-02
4.03540000E-01	5.05776316E-02	1.02544685E-02
4.04050000E-01	5.42518421E-02	1.02412341E-02
4.04550000E-01	3.74410526E-02	1.02639947E-02
4.05060000E-01	4.68684211E-02	1.02736782E-02
4.05560000E-01	6.12371053E-02	1.03496791E-02
4.06070000E-01	5.37400000E-02	1.03750734E-02
4.06580000E-01	3.89260526E-02	1.03561596E-02
4.07080000E-01	4.62134211E-02	1.04601797E-02
4.07590000E-01	4.02628947E-02	1.05452164E-02
4.08100000E-01	4.58468421E-02	1.04302106E-02
4.08600000E-01	4.56194737E-02	1.04687594E-02
4.09110000E-01	3.95423684E-02	1.05149747E-02
4.09620000E-01	4.33757895E-02	1.05703689E-02
4.10120000E-01	4.43555263E-02	1.05670292E-02
4.10630000E-01	4.74400000E-02	1.05737081E-02
4.11130000E-01	4.76786842E-02	1.07088464E-02
4.11640000E-01	3.93542105E-02	1.05706811E-02
4.12150000E-01	6.54086842E-02	1.05426010E-02
4.12650000E-01	4.54781579E-02	1.06683894E-02
4.13160000E-01	4.41865789E-02	1.06505247E-02
4.13670000E-01	5.09005263E-02	1.06965265E-02
4.14170000E-01	3.46984211E-02	1.06695433E-02
4.14680000E-01	4.96644737E-02	1.07960242E-02
4.15180000E-01	3.58205263E-02	1.07372641E-02
4.15690000E-01	2.98607895E-02	1.07803769E-02
4.16200000E-01	4.24971053E-02	1.08077824E-02
4.16700000E-01	4.64007895E-02	1.09308250E-02
4.17210000E-01	4.58228947E-02	1.09230038E-02
4.17720000E-01	5.49478947E-02	1.09718466E-02
4.18220000E-01	3.78157895E-02	1.09592816E-02
4.18730000E-01	3.79813158E-02	1.10028816E-02
4.19240000E-01	3.37810526E-02	1.10298779E-02
4.19740000E-01	4.56942105E-02	1.11618810E-02
4.20250000E-01	3.57871053E-02	1.12520947E-02
4.20750000E-01	3.16989474E-02	1.11934513E-02
4.21260000E-01	3.96292105E-02	1.12134721E-02
4.21770000E-01	3.89507895E-02	1.13509517E-02
4.22270000E-01	4.30173684E-02	1.14707441E-02
4.22780000E-01	4.18376316E-02	1.15141475E-02
4.23290000E-01	3.17684211E-02	1.15451926E-02
4.23790000E-01	4.60631579E-02	1.16860273E-02
4.24300000E-01	4.35752632E-02	1.16314904E-02
4.24810000E-01	4.31239474E-02	1.16739819E-02
4.25310000E-01	4.23413158E-02	1.18195177E-02
4.25820000E-01	1.72850000E-02	1.20071164E-02
4.26320000E-01	3.58676316E-02	1.19452861E-02
4.26830000E-01	2.87986842E-02	1.21640417E-02
4.27340000E-01	3.17876316E-02	1.21737249E-02
4.27840000E-01	4.02197368E-02	1.21776900E-02
4.28350000E-01	3.60960526E-02	1.22868250E-02
4.28860000E-01	3.31794737E-02	1.24798481E-02
4.29360000E-01	4.05592105E-02	1.26413872E-02
4.29870000E-01	2.44586842E-02	1.25418356E-02
4.30370000E-01	3.31936842E-02	1.26147218E-02
4.30880000E-01	2.53302632E-02	1.27471402E-02
4.31390000E-01	3.47334211E-02	1.28985000E-02
4.31890000E-01	4.32307895E-02	1.29496651E-02
4.32400000E-01	5.21757895E-02	1.31668554E-02
4.32910000E-01	3.15365789E-02	1.33079986E-02
4.33410000E-01	3.36655263E-02	1.32053643E-02
4.33920000E-01	4.11247368E-02	1.33185063E-02
4.34430000E-01	1.66418421E-02	1.35676291E-02
4.34930000E-01	2.66984211E-02	1.37017072E-02
4.35440000E-01	2.23857895E-02	1.36218330E-02
4.35940000E-01	3.66781579E-02	1.37942800E-02
4.36450000E-01	5.60360526E-02	1.39868010E-02
4.36960000E-01	4.38447368E-02	1.40195254E-02
4.37460000E-01	3.52500000E-02	1.41181380E-02
4.37970000E-01	3.33713158E-02	1.42268281E-02
4.38480000E-01	4.15878947E-02	1.42774563E-02
4.38980000E-01	5.85094737E-02	1.45134748E-02
4.39490000E-01	2.29484211E-02	1.47021384E-02
4.39990000E-01	4.58055263E-02	1.47949380E-02
