## Supplementary material for "Disordered proteins interact with the chemical environment to tune their protective function during drying": File S1: Tris Fit - 4.csv

#q**2_data	ln(I(q))_data	error_data	q**2_fit	ln(I(q))_fit	normalized_residual
0.00016692639999999997	0.37616099269784214	2.185456732893867	0.00027126089999999993	0.769244273137017	0.16681529741981535
0.00018036489999999998	0.38698380947265615	3.715800426128991	0.0002883204	0.7608484184123414	0.018542515819559183
0.00019432359999999998	0.7219406803235009	11.974347097060084	0.00030555039999999995	0.7523686518947905	-0.08368384141081056
0.0002085136	0.6300034941879147	2.3247538654002247	0.00032364009999999996	0.7434657829236622	0.15650027217928036
0.0002235025	0.7171861210166457	1.8671458999567854	0.00034224999999999994	0.7343068968577904	-0.015267674349527513
0.00023901159999999998	0.7426163189361179	1.0191245916633467	0.000361	0.7250790603978903	0.22111646617168507
0.00025472159999999995	0.7838405967656956	0.7846545169480078	0.0003806401	0.7154131600855658	0.11016528597421854
0.00027126089999999993	0.8117883501362954	0.6343907724560363	0.00040080039999999996	0.7054912426784977	-0.11909007133355659
0.0002883204	0.7652034490512641	0.4968671825864103	0.0004210704	0.6955153362762483	-0.11507160705935525
0.00030555039999999995	0.7357852210700017	0.34925553704864376	0.0004422609	0.6850864046227275	0.3935700260212269
0.00032364009999999996	0.7651757250589265	0.25503702392598837	0.0004639716	0.6744014558744633	0.16991951117127724
0.00034224999999999994	0.7324309782618162	0.2348673007105604	0.0004857616	0.6636774795298647	0.25597347959543854
0.000361	0.7470067876483094	0.1981676575215936	0.0005085025	0.6524855165351477	1.1875590506697409
0.0003806401	0.7245227392666003	0.13872143372628967	0.0005317636000000001	0.6410375364456872	0.005478951084220168
0.00040080039999999996	0.6972577007843	0.12286865393039964	0.0005550736000000001	0.6295654901587393	-0.5350592149425649
0.0004210704	0.6886556788508189	0.09916822401364463	0.0005793649	0.6176104958228261	0.06902240420448626
0.0004422609	0.7054666977230284	0.08269010605724177	0.0006041764	0.6053994843921695	-0.7422124469786485
0.0004639716	0.6816210087213224	0.0691370976774087	0.0006295081	0.5929324558667692	-0.5450787889346485
0.0004857616	0.6736674516264777	0.0596120763473051	0.0006548481000000001	0.5804613424857629	-0.6943885314616093
0.0005085025	0.6932378914455886	0.05178314341245508	0.0006812100000000001	0.56748729971391	-0.2235813409004107
0.0005317636000000001	0.6412055549985196	0.04248807448358185	0.0007080921	0.5542572398473136	-0.09568422702748007
0.0005550736000000001	0.6141184374005999	0.03902737155584235	0.0007349520999999999	0.5410380565239581	0.72608683376783
0.0005793649	0.6193691516612684	0.03431608296653369	0.0007628644	0.527300982410909	0.4462170594031646
0.0006041764	0.5871789969760237	0.030666189613618892
0.0006295081	0.5806703595135319	0.028869800438438464
0.0006548481000000001	0.565935717897385	0.025479492618542404
0.0006812100000000001	0.5630132727991706	0.024548884204672935
0.0007080921	0.5524151137662267	0.022496007186784024
0.0007349520999999999	0.5540742792414648	0.02091858366065338
0.0007628644	0.5352596448756866	0.020010734781004243
0.0007912968999999999	0.4909706702608188	0.01925213944151803
0.0008196769	0.4796111538227934	0.017954082227133603
0.0008491395999999999	0.47092501713751234	0.017835854315885368
