## Supplementary material for "Disordered proteins interact with the chemical environment to tune their protective function during drying": File S1: 10S - 4.csv

Q	I(Q)	Error
1.14000000E-02	2.57929450E+01	3.53508776E+01
1.19100000E-02	2.58773513E+01	2.79630800E+01
1.24200000E-02	2.44709650E+01	2.32358982E+01
1.29200000E-02	2.11334225E+01	1.80036569E+01
1.34300000E-02	2.19709338E+01	1.24924578E+01
1.39400000E-02	2.19161688E+01	1.04162632E+01
1.44400000E-02	2.28314037E+01	6.84577878E+00
1.49500000E-02	2.23577287E+01	4.61981644E+00
1.54600000E-02	2.16598312E+01	3.34616937E+00
1.59600000E-02	2.15165050E+01	2.47793708E+00
1.64700000E-02	2.15776212E+01	1.90063850E+00
1.69800000E-02	2.13748012E+01	1.55345359E+00
1.74800000E-02	2.09868575E+01	1.26093083E+00
1.79900000E-02	2.10356812E+01	8.63395203E-01
1.85000000E-02	2.08304463E+01	6.64630612E-01
1.90000000E-02	2.07846263E+01	5.81689308E-01
1.95100000E-02	2.13487037E+01	4.53096805E-01
2.00200000E-02	2.05067500E+01	3.94434334E-01
2.05200000E-02	2.01638050E+01	3.33478079E-01
2.10300000E-02	1.99402187E+01	2.94609842E-01
2.15400000E-02	1.96878000E+01	2.67713773E-01
2.20400000E-02	1.95818850E+01	2.64005376E-01
2.25500000E-02	1.93334862E+01	2.29349851E-01
2.30600000E-02	1.94579812E+01	2.15633085E-01
2.35600000E-02	1.88678337E+01	1.97132522E-01
2.40700000E-02	1.89643188E+01	1.93424260E-01
2.45800000E-02	1.87003650E+01	1.78210811E-01
2.50900000E-02	1.87139038E+01	1.72873843E-01
2.55900000E-02	1.83854400E+01	1.69702505E-01
2.61000000E-02	1.77813225E+01	1.59496216E-01
2.66100000E-02	1.79197400E+01	1.55200546E-01
2.71100000E-02	1.76536025E+01	1.52298260E-01
2.76200000E-02	1.75305900E+01	1.48986011E-01
2.81300000E-02	1.71759362E+01	1.41838004E-01
2.86300000E-02	1.71230975E+01	1.41217182E-01
2.91400000E-02	1.68350487E+01	1.43399473E-01
2.96500000E-02	1.68178725E+01	1.38232919E-01
3.01500000E-02	1.65743363E+01	1.33634265E-01
3.06600000E-02	1.61985987E+01	1.30430008E-01
3.11700000E-02	1.61968588E+01	1.28095702E-01
3.16700000E-02	1.59592862E+01	1.27962836E-01
3.21800000E-02	1.56757225E+01	1.26714482E-01
3.26900000E-02	1.55088700E+01	1.23028565E-01
3.31900000E-02	1.55351312E+01	1.19285125E-01
3.37000000E-02	1.54085550E+01	1.22060424E-01
3.42100000E-02	1.49031525E+01	1.19605692E-01
3.47100000E-02	1.48048838E+01	1.17892365E-01
3.52200000E-02	1.46184562E+01	1.15563300E-01
3.57300000E-02	1.45110237E+01	1.15524585E-01
3.62300000E-02	1.39545237E+01	1.12683392E-01
3.67400000E-02	1.41976850E+01	1.11582958E-01
3.72500000E-02	1.38656125E+01	1.08115825E-01
3.77500000E-02	1.36420575E+01	1.04568610E-01
3.82600000E-02	1.34621363E+01	1.05431599E-01
3.87700000E-02	1.33448800E+01	1.03390098E-01
3.92700000E-02	1.30442600E+01	1.06142644E-01
3.97800000E-02	1.30488913E+01	1.03634955E-01
4.02900000E-02	1.27664100E+01	1.00543036E-01
4.08000000E-02	1.25929675E+01	1.00405522E-01
4.13000000E-02	1.22926650E+01	1.00795366E-01
4.18100000E-02	1.24168362E+01	9.89676198E-02
4.23200000E-02	1.19432950E+01	9.65830716E-02
4.28200000E-02	1.16797125E+01	9.68049868E-02
4.33300000E-02	1.14956450E+01	9.49840037E-02
4.38400000E-02	1.16870450E+01	9.40246310E-02
4.43400000E-02	1.12914450E+01	9.46990401E-02
4.48500000E-02	1.12666675E+01	9.35809089E-02
4.53600000E-02	1.08881600E+01	9.17529222E-02
4.58600000E-02	1.07843400E+01	9.02975990E-02
4.63700000E-02	1.07886387E+01	9.00770972E-02
4.68800000E-02	1.03783413E+01	8.89593219E-02
4.73800000E-02	1.02991388E+01	8.80243057E-02
4.78900000E-02	1.01719538E+01	8.65557024E-02
4.84000000E-02	9.95639875E+00	8.76783418E-02
4.89000000E-02	9.70060875E+00	8.56963406E-02
4.94100000E-02	9.68381500E+00	8.47951845E-02
4.99200000E-02	9.43962250E+00	8.41889443E-02
5.04200000E-02	9.27721250E+00	8.21967280E-02
5.09300000E-02	9.01729625E+00	8.17737855E-02
5.14400000E-02	8.91846375E+00	8.07973249E-02
5.19400000E-02	8.83648125E+00	7.92318346E-02
5.24500000E-02	8.82639250E+00	7.90049530E-02
5.29600000E-02	8.58058375E+00	7.84999712E-02
5.34600000E-02	8.56340250E+00	7.72897056E-02
5.39700000E-02	8.31377250E+00	7.75479938E-02
5.44800000E-02	8.12354000E+00	7.62060726E-02
5.49800000E-02	7.95122625E+00	7.42955227E-02
5.54900000E-02	7.96569125E+00	7.62749097E-02
5.60000000E-02	7.71383250E+00	7.53881980E-02
5.65000000E-02	7.62984750E+00	7.29601784E-02
5.70100000E-02	7.54115125E+00	7.37114531E-02
5.75200000E-02	7.43282000E+00	7.32691534E-02
5.80300000E-02	7.25099500E+00	7.24007510E-02
5.85300000E-02	6.91939000E+00	7.06672943E-02
5.90400000E-02	6.81707250E+00	7.17285092E-02
5.95500000E-02	6.81663125E+00	6.94212362E-02
6.00500000E-02	6.58615000E+00	7.09354119E-02
6.05600000E-02	6.54722375E+00	7.00182394E-02
6.10700000E-02	6.44229250E+00	6.88572617E-02
6.15700000E-02	6.29253125E+00	6.75308089E-02
6.20800000E-02	6.06095125E+00	6.70954955E-02
6.25900000E-02	6.16135750E+00	6.76952705E-02
6.30900000E-02	5.95053000E+00	6.79127864E-02
6.36000000E-02	5.81329250E+00	6.65431869E-02
6.41100000E-02	5.81511250E+00	6.68429520E-02
6.46100000E-02	5.63723000E+00	6.57277942E-02
6.51200000E-02	5.46278250E+00	6.53265778E-02
6.56300000E-02	5.42560750E+00	6.50160388E-02
6.61300000E-02	5.33951125E+00	6.63847163E-02
6.66400000E-02	5.22751000E+00	6.28285143E-02
6.71500000E-02	4.99277250E+00	6.20153080E-02
6.76500000E-02	5.04442250E+00	6.30465312E-02
6.81600000E-02	4.91483250E+00	6.25997493E-02
6.86700000E-02	4.76840000E+00	6.13616511E-02
6.91700000E-02	4.62382375E+00	6.11204129E-02
6.96800000E-02	4.62648375E+00	6.23096437E-02
7.01900000E-02	4.45699125E+00	6.08354003E-02
7.06900000E-02	4.44773500E+00	6.08279652E-02
7.12000000E-02	4.38904375E+00	6.02878765E-02
7.17100000E-02	4.24845875E+00	6.01429790E-02
7.22100000E-02	4.18579750E+00	5.84528166E-02
7.27200000E-02	4.00112375E+00	5.95012536E-02
7.32300000E-02	4.07260375E+00	5.83592894E-02
7.37300000E-02	3.99330625E+00	5.70424867E-02
7.42400000E-02	3.90685000E+00	5.77495462E-02
7.47500000E-02	3.84400375E+00	5.82287411E-02
7.52600000E-02	3.77939750E+00	5.61366390E-02
7.57600000E-02	3.68789625E+00	5.64952008E-02
7.62700000E-02	3.52257000E+00	5.66190347E-02
7.67800000E-02	3.47065875E+00	5.65681014E-02
7.72800000E-02	3.45803875E+00	5.55710754E-02
7.77900000E-02	3.37071625E+00	5.50544289E-02
7.83000000E-02	3.35979750E+00	5.54789410E-02
7.88000000E-02	3.25206750E+00	5.56722278E-02
7.93100000E-02	3.16365625E+00	5.52935830E-02
7.98200000E-02	3.11659250E+00	5.58539138E-02
8.03200000E-02	3.03692250E+00	5.50620742E-02
8.08300000E-02	2.97179750E+00	5.56138696E-02
8.13400000E-02	2.92273625E+00	5.48014794E-02
8.18400000E-02	2.83780500E+00	5.60925734E-02
8.23500000E-02	2.73059375E+00	5.49488266E-02
8.28600000E-02	2.63294875E+00	5.57795548E-02
8.33600000E-02	2.63890500E+00	5.58065787E-02
8.38700000E-02	2.58239750E+00	5.51917100E-02
8.43800000E-02	2.49404125E+00	5.51674068E-02
8.48800000E-02	2.43971375E+00	5.43056054E-02
8.53900000E-02	2.44095125E+00	5.50999103E-02
8.59000000E-02	2.33949750E+00	5.43924667E-02
8.64000000E-02	2.29545375E+00	5.43408940E-02
8.69100000E-02	2.28684875E+00	5.56988979E-02
8.74200000E-02	2.25272000E+00	5.43878658E-02
8.79200000E-02	2.23255375E+00	5.42920314E-02
8.84300000E-02	2.10147375E+00	5.32122375E-02
8.89400000E-02	2.10351125E+00	5.40525119E-02
8.94400000E-02	2.05815250E+00	5.37965817E-02
8.99500000E-02	2.08140750E+00	5.34956554E-02
9.04600000E-02	1.94626875E+00	5.44362445E-02
9.09600000E-02	1.86745000E+00	5.29682531E-02
9.14700000E-02	1.91220500E+00	5.17777213E-02
9.19800000E-02	1.82387750E+00	5.19604142E-02
9.24800000E-02	1.71229625E+00	5.25782113E-02
9.29900000E-02	1.78046250E+00	5.12324460E-02
9.35000000E-02	1.67967000E+00	5.08973623E-02
9.40100000E-02	1.60205750E+00	5.26002615E-02
9.45100000E-02	1.70287625E+00	5.14257980E-02
9.50200000E-02	1.56312000E+00	5.12049310E-02
9.55300000E-02	1.54522875E+00	5.14800831E-02
9.60300000E-02	1.50130000E+00	5.21971079E-02
9.65400000E-02	1.49017750E+00	5.18131585E-02
9.70500000E-02	1.52996125E+00	5.13499410E-02
9.75500000E-02	1.48591000E+00	5.13940378E-02
9.80600000E-02	1.45504500E+00	5.11714686E-02
9.85700000E-02	1.36496875E+00	5.02728859E-02
9.90700000E-02	1.29489125E+00	5.09660674E-02
9.95800000E-02	1.37362375E+00	5.10437197E-02
1.00090000E-01	1.32059500E+00	5.04242578E-02
1.00590000E-01	1.25176500E+00	5.00069085E-02
1.01100000E-01	1.22931500E+00	5.05832150E-02
1.01610000E-01	1.18842125E+00	5.05981444E-02
1.02110000E-01	1.14766875E+00	5.07719633E-02
1.02620000E-01	1.15895250E+00	5.16274874E-02
1.03130000E-01	1.16868750E+00	5.19775004E-02
1.03630000E-01	1.16052250E+00	4.96972172E-02
1.04140000E-01	1.08557250E+00	4.95138954E-02
1.04650000E-01	1.15629750E+00	4.90727167E-02
1.05150000E-01	1.08990750E+00	4.84971640E-02
1.05660000E-01	1.08502875E+00	4.88345075E-02
1.06170000E-01	9.59597500E-01	4.86850361E-02
1.06670000E-01	1.01872125E+00	4.84100425E-02
1.07180000E-01	9.06810000E-01	4.81046615E-02
1.07690000E-01	9.32866250E-01	4.73793517E-02
1.08190000E-01	8.04586250E-01	4.79960063E-02
1.08700000E-01	9.16680000E-01	4.69626625E-02
1.09210000E-01	9.00068750E-01	4.69894617E-02
1.09710000E-01	9.34923750E-01	4.66670004E-02
1.10220000E-01	8.92028750E-01	4.56157852E-02
1.10730000E-01	8.63247500E-01	4.59101273E-02
1.11230000E-01	8.85282500E-01	4.56765536E-02
1.11740000E-01	7.45815000E-01	4.59794280E-02
1.12250000E-01	7.71603750E-01	4.49315831E-02
1.12750000E-01	7.25920000E-01	4.46870745E-02
1.13260000E-01	8.12926250E-01	4.48207486E-02
1.13770000E-01	7.48706250E-01	4.45465649E-02
1.14280000E-01	7.13701250E-01	4.43879701E-02
1.14780000E-01	7.81078750E-01	4.46124113E-02
1.15290000E-01	7.56135000E-01	4.37214572E-02
1.15800000E-01	6.79911250E-01	4.34627532E-02
1.16300000E-01	6.96497500E-01	4.36187010E-02
1.16810000E-01	6.80768750E-01	4.41088199E-02
1.17320000E-01	6.07508750E-01	4.28429901E-02
1.17820000E-01	6.17551250E-01	4.31788348E-02
1.18330000E-01	6.18931250E-01	4.25878882E-02
1.18840000E-01	6.68475000E-01	4.25197633E-02
1.19340000E-01	6.75460000E-01	4.22956902E-02
1.19850000E-01	6.52703750E-01	4.20350321E-02
1.20360000E-01	6.15886250E-01	4.19638818E-02
1.20860000E-01	6.12707500E-01	4.18912717E-02
1.21370000E-01	5.65932500E-01	4.18245722E-02
1.21880000E-01	6.42153750E-01	4.15884193E-02
1.22380000E-01	5.93500000E-01	4.10978958E-02
1.22890000E-01	5.72165000E-01	4.08170902E-02
1.23400000E-01	5.65970000E-01	4.13593231E-02
1.23900000E-01	5.53777500E-01	4.12342313E-02
1.24410000E-01	4.88127500E-01	4.04518961E-02
1.24920000E-01	5.56086250E-01	4.08287579E-02
1.25420000E-01	5.01806250E-01	4.06685417E-02
1.25930000E-01	5.46185000E-01	4.02710590E-02
1.26440000E-01	4.89011250E-01	3.96285419E-02
1.26940000E-01	4.93965000E-01	3.94806319E-02
1.27450000E-01	5.22728750E-01	4.00718657E-02
1.27960000E-01	5.09840000E-01	3.91594041E-02
1.28460000E-01	4.84837500E-01	3.98077220E-02
1.28970000E-01	4.88251250E-01	3.93053225E-02
1.29480000E-01	5.10738750E-01	3.91482692E-02
1.29980000E-01	4.41740000E-01	3.91225101E-02
1.30490000E-01	4.77651250E-01	3.91855371E-02
1.31000000E-01	4.81083750E-01	3.84495051E-02
1.31500000E-01	4.67100000E-01	3.86403880E-02
1.32010000E-01	4.65275000E-01	3.82782811E-02
1.32520000E-01	4.54360000E-01	3.86587191E-02
1.33020000E-01	4.47172500E-01	3.86332912E-02
1.33530000E-01	4.57341250E-01	3.80177514E-02
1.34040000E-01	4.70665000E-01	3.80394427E-02
1.34540000E-01	4.21800000E-01	3.81284874E-02
1.35050000E-01	4.35231250E-01	3.80643134E-02
1.35560000E-01	3.98228750E-01	3.75771858E-02
1.36060000E-01	4.02763750E-01	3.78456368E-02
1.36570000E-01	4.54125000E-01	3.74854953E-02
1.37080000E-01	4.21903750E-01	3.76942230E-02
1.37580000E-01	4.18500000E-01	3.75329326E-02
1.38090000E-01	3.74791250E-01	3.77567306E-02
1.38600000E-01	4.22408750E-01	3.70849913E-02
1.39110000E-01	4.06812500E-01	3.69976471E-02
1.39610000E-01	3.71292500E-01	3.71063899E-02
1.40120000E-01	4.00953750E-01	3.69880392E-02
1.40630000E-01	4.46745000E-01	3.68493330E-02
1.41130000E-01	4.08153750E-01	3.66016099E-02
1.41640000E-01	4.04436250E-01	3.62129998E-02
1.42150000E-01	3.78137500E-01	3.65998659E-02
1.42650000E-01	3.98195000E-01	3.60944515E-02
1.43160000E-01	3.26798750E-01	3.62799202E-02
1.43670000E-01	3.61456250E-01	3.61544549E-02
1.44170000E-01	3.68855000E-01	3.60482252E-02
1.44680000E-01	3.89512500E-01	3.57728701E-02
1.45190000E-01	3.95541250E-01	3.62228777E-02
1.45690000E-01	3.92781250E-01	3.58317368E-02
1.46200000E-01	3.23946250E-01	3.53807796E-02
1.46710000E-01	3.46805000E-01	3.56953941E-02
1.47210000E-01	3.18815000E-01	3.54665359E-02
1.47720000E-01	3.32676250E-01	3.53830531E-02
1.48230000E-01	2.90528750E-01	3.57307948E-02
1.48730000E-01	3.61527500E-01	3.52979580E-02
1.49240000E-01	3.19353750E-01	3.54565725E-02
1.49750000E-01	3.59955000E-01	3.52926743E-02
1.50250000E-01	3.70988750E-01	3.54521072E-02
1.50760000E-01	2.78668750E-01	3.50520660E-02
1.51270000E-01	3.35367500E-01	3.50895020E-02
1.51770000E-01	3.49925000E-01	3.51480809E-02
1.52280000E-01	2.55817500E-01	3.48039117E-02
1.52790000E-01	3.36526250E-01	3.49388080E-02
1.53290000E-01	3.04151250E-01	3.44500627E-02
1.53800000E-01	2.65435000E-01	3.46112104E-02
1.54310000E-01	3.24270000E-01	3.44351022E-02
1.54810000E-01	2.24978750E-01	3.44187713E-02
1.55320000E-01	2.86317500E-01	3.42652933E-02
1.55830000E-01	2.72157500E-01	3.41510661E-02
1.56330000E-01	3.05576250E-01	3.40895922E-02
1.56840000E-01	2.69153750E-01	3.43280813E-02
1.57350000E-01	2.71046250E-01	3.42666868E-02
1.57850000E-01	2.96916250E-01	3.39371766E-02
1.58360000E-01	2.46443750E-01	3.33112329E-02
1.58870000E-01	2.50112500E-01	3.35528137E-02
1.59370000E-01	2.54557500E-01	3.36015374E-02
1.59880000E-01	2.35987500E-01	3.31417679E-02
1.60390000E-01	2.56427500E-01	3.32170598E-02
1.60890000E-01	1.84573750E-01	3.35005586E-02
1.61400000E-01	2.95627500E-01	3.32237117E-02
1.61910000E-01	2.64018750E-01	3.33026497E-02
1.62410000E-01	3.00343750E-01	3.31043002E-02
1.62920000E-01	2.78600000E-01	3.32320678E-02
1.63430000E-01	2.24787500E-01	3.31038481E-02
1.63930000E-01	2.70163750E-01	3.30415750E-02
1.64440000E-01	2.39723750E-01	3.31857219E-02
1.64950000E-01	2.23638750E-01	3.29015881E-02
1.65450000E-01	2.59248750E-01	3.28372265E-02
1.65960000E-01	2.47660000E-01	3.28839891E-02
1.66470000E-01	2.65275000E-01	3.24151713E-02
1.66970000E-01	2.27400000E-01	3.22820064E-02
1.67480000E-01	1.62220000E-01	3.29117170E-02
1.67990000E-01	2.61158750E-01	3.31035852E-02
1.68490000E-01	2.41986250E-01	3.32520043E-02
1.69000000E-01	1.95305000E-01	3.30669352E-02
1.69510000E-01	2.13720000E-01	3.31106807E-02
1.70010000E-01	2.25291250E-01	3.33502340E-02
1.70520000E-01	2.32507500E-01	3.30594026E-02
1.71030000E-01	2.41656250E-01	3.34532905E-02
1.71530000E-01	1.69045000E-01	3.34624997E-02
1.72040000E-01	2.07382500E-01	3.34840740E-02
1.72550000E-01	2.72837500E-01	3.34145263E-02
1.73050000E-01	2.63133750E-01	3.35307993E-02
1.73560000E-01	2.14983750E-01	3.33281807E-02
1.74070000E-01	1.55565000E-01	3.31207182E-02
1.74570000E-01	2.20122500E-01	3.33732906E-02
1.75080000E-01	2.24482500E-01	3.33986805E-02
1.75590000E-01	2.42870000E-01	3.35813538E-02
1.76100000E-01	2.09610000E-01	3.30730841E-02
1.76600000E-01	1.85822500E-01	3.34187274E-02
1.77110000E-01	1.99035000E-01	3.35512007E-02
1.77620000E-01	2.04422500E-01	3.33587942E-02
1.78120000E-01	2.03601250E-01	3.34771397E-02
1.78630000E-01	2.04622500E-01	3.34678752E-02
1.79140000E-01	1.54776250E-01	3.34015459E-02
1.79640000E-01	2.00906250E-01	3.29019782E-02
1.80150000E-01	2.19488750E-01	3.30194753E-02
1.80660000E-01	2.01642500E-01	3.33668511E-02
1.81160000E-01	2.30175000E-01	3.27556418E-02
1.81670000E-01	1.63581250E-01	3.36690159E-02
1.82180000E-01	1.74917500E-01	3.41568054E-02
1.82680000E-01	1.85067500E-01	3.39049093E-02
1.83190000E-01	2.02283750E-01	3.39498129E-02
1.83700000E-01	1.91713750E-01	3.40636778E-02
1.84200000E-01	1.59955000E-01	3.42907563E-02
1.84710000E-01	1.73986250E-01	3.41001788E-02
1.85220000E-01	2.22298750E-01	3.44635811E-02
1.85720000E-01	2.01646250E-01	3.44922024E-02
1.86230000E-01	2.13682500E-01	3.47149326E-02
1.86740000E-01	1.93505000E-01	3.47954469E-02
1.87240000E-01	1.79717500E-01	3.50391817E-02
1.87750000E-01	1.84936250E-01	3.53605834E-02
1.88260000E-01	1.76782500E-01	3.48541193E-02
1.88760000E-01	1.64665000E-01	3.50938521E-02
1.89270000E-01	1.74393750E-01	3.51540547E-02
1.89780000E-01	1.59711250E-01	3.49538458E-02
1.90280000E-01	1.47465000E-01	3.51875804E-02
1.90790000E-01	1.81497500E-01	3.53963850E-02
1.91300000E-01	1.63506250E-01	3.54594740E-02
1.91800000E-01	1.42743750E-01	3.53564012E-02
1.92310000E-01	1.12335000E-01	3.54253583E-02
1.92820000E-01	1.23150000E-01	3.52716729E-02
1.93320000E-01	1.67622500E-01	3.51849583E-02
1.93830000E-01	1.23667500E-01	3.56741345E-02
1.94340000E-01	1.19762500E-01	3.55344174E-02
1.94840000E-01	1.59362500E-01	3.58780352E-02
1.95350000E-01	9.66137500E-02	3.53467190E-02
1.95860000E-01	1.91825000E-01	3.53685851E-02
1.96360000E-01	1.23793750E-01	3.62463179E-02
1.96870000E-01	1.25992500E-01	3.58182194E-02
1.97380000E-01	1.11283750E-01	3.56541732E-02
1.97880000E-01	1.51055000E-01	3.56730740E-02
1.98390000E-01	1.11606250E-01	3.59604342E-02
1.98900000E-01	1.33501250E-01	3.55904653E-02
1.99400000E-01	1.38145000E-01	3.55730572E-02
1.99910000E-01	1.85902500E-01	3.61623405E-02
2.00420000E-01	1.49191250E-01	3.60542740E-02
2.00920000E-01	1.70457500E-01	3.57078065E-02
2.01430000E-01	1.45961250E-01	3.61420181E-02
2.01940000E-01	1.49576250E-01	3.66654902E-02
2.02440000E-01	1.42925000E-01	3.55884588E-02
2.02950000E-01	1.61191250E-01	3.57357428E-02
2.03460000E-01	1.69351250E-01	3.65235150E-02
2.03960000E-01	1.54566250E-01	3.60154730E-02
2.04470000E-01	1.62411250E-01	3.60158963E-02
2.04980000E-01	1.43630000E-01	3.62836757E-02
2.05480000E-01	1.30183750E-01	3.62200536E-02
2.05990000E-01	1.95490000E-01	3.60394779E-02
2.06500000E-01	1.03915000E-01	3.54198321E-02
2.07000000E-01	1.45487500E-01	3.65353286E-02
2.07510000E-01	1.59126250E-01	3.61100083E-02
2.08020000E-01	1.02918750E-01	3.59137566E-02
2.08520000E-01	1.31635000E-01	3.62610043E-02
2.09030000E-01	9.38475000E-02	3.63438828E-02
2.09540000E-01	1.16763750E-01	3.58197751E-02
2.10040000E-01	1.45905000E-01	3.57094621E-02
2.10550000E-01	2.07523750E-01	3.61885443E-02
2.11060000E-01	1.06551250E-01	3.60266743E-02
2.11560000E-01	1.46387500E-01	3.59598178E-02
2.12070000E-01	6.88287500E-02	3.60534642E-02
2.12580000E-01	9.51512500E-02	3.61576668E-02
2.13080000E-01	1.46220000E-01	3.59340553E-02
2.13590000E-01	1.21990000E-01	3.56312858E-02
2.14100000E-01	1.06202500E-01	3.62882218E-02
2.14600000E-01	1.08957500E-01	3.58008513E-02
2.15110000E-01	1.29270000E-01	3.57387753E-02
2.15620000E-01	1.53022500E-01	3.62376644E-02
2.16120000E-01	1.93566250E-01	3.57666440E-02
2.16630000E-01	1.26713750E-01	3.54742473E-02
2.17140000E-01	1.16636250E-01	3.55268541E-02
2.17640000E-01	8.91462500E-02	3.61133654E-02
2.18150000E-01	1.41276250E-01	3.56526134E-02
2.18660000E-01	1.24643750E-01	3.52360031E-02
2.19160000E-01	1.04330000E-01	3.57356913E-02
2.19670000E-01	1.14720000E-01	3.58080899E-02
2.20180000E-01	8.55362500E-02	3.50297957E-02
2.20680000E-01	1.48277500E-01	3.52751457E-02
2.21190000E-01	8.66962500E-02	3.54531262E-02
2.21700000E-01	7.56912500E-02	3.51647200E-02
2.22200000E-01	1.29080000E-01	3.49836928E-02
2.22710000E-01	9.77612500E-02	3.50780063E-02
2.23220000E-01	1.47486250E-01	3.55020957E-02
2.23720000E-01	1.65625000E-01	3.44890749E-02
2.24230000E-01	7.03587500E-02	3.47834230E-02
2.24740000E-01	8.38512500E-02	3.49141849E-02
2.25240000E-01	5.15387500E-02	3.45239304E-02
2.25750000E-01	1.22253750E-01	3.42140975E-02
2.26260000E-01	3.01287500E-02	3.48524992E-02
2.26760000E-01	1.31503750E-01	3.45939907E-02
2.27270000E-01	1.34027500E-01	3.43529125E-02
2.27780000E-01	1.24233750E-01	3.42477397E-02
2.28280000E-01	1.50747500E-01	3.43825167E-02
2.28790000E-01	1.12490000E-01	3.35785049E-02
2.29300000E-01	6.39775000E-02	3.37351283E-02
2.29800000E-01	1.92943750E-01	3.40343214E-02
2.30310000E-01	7.34675000E-02	3.38089000E-02
2.30820000E-01	1.11237500E-01	3.33740346E-02
2.31320000E-01	1.27495000E-01	3.35280617E-02
2.31830000E-01	6.04900000E-02	3.34251774E-02
2.32340000E-01	9.17775000E-02	3.31235869E-02
2.32840000E-01	1.35932500E-01	3.32666422E-02
2.33350000E-01	1.09712500E-01	3.31019791E-02
2.33860000E-01	5.06125000E-02	3.34825637E-02
2.34360000E-01	1.32170000E-01	3.25908960E-02
2.34870000E-01	6.73937500E-02	3.28745923E-02
2.35380000E-01	4.11712500E-02	3.29349919E-02
2.35880000E-01	1.30698750E-01	3.23635880E-02
2.36390000E-01	6.19387500E-02	3.25014074E-02
2.36900000E-01	7.81062500E-02	3.27677656E-02
2.37400000E-01	8.83250000E-02	3.24398219E-02
2.37910000E-01	5.61050000E-02	3.23651615E-02
2.38420000E-01	4.06775000E-02	3.22878290E-02
2.38920000E-01	7.10412500E-02	3.24227749E-02
2.39430000E-01	1.14777500E-01	3.20402679E-02
2.39940000E-01	9.26412500E-02	3.21188790E-02
2.40440000E-01	7.13187500E-02	3.20080753E-02
2.40950000E-01	8.31625000E-02	3.20055306E-02
2.41450000E-01	8.32637500E-02	3.19914223E-02
2.41960000E-01	6.33075000E-02	3.21825758E-02
2.42470000E-01	5.18112500E-02	3.19754104E-02
2.42970000E-01	1.29417500E-01	3.13478416E-02
2.43480000E-01	9.21700000E-02	3.16316408E-02
2.43990000E-01	4.64575000E-02	3.16674830E-02
2.44490000E-01	6.76575000E-02	3.15216557E-02
2.45000000E-01	9.65362500E-02	3.15335667E-02
2.45510000E-01	8.54000000E-02	3.13796599E-02
2.46010000E-01	5.35587500E-02	3.18134027E-02
2.46520000E-01	6.45012500E-02	3.15171817E-02
2.47030000E-01	1.02060000E-01	3.11952907E-02
2.47530000E-01	5.58875000E-02	3.13555564E-02
2.48040000E-01	8.40725000E-02	3.11435308E-02
2.48550000E-01	2.12062500E-02	3.08031562E-02
2.49050000E-01	1.03387500E-01	3.14181897E-02
2.49560000E-01	4.47400000E-02	3.11690367E-02
2.50070000E-01	7.15725000E-02	3.06190734E-02
2.50570000E-01	8.63012500E-02	3.11077545E-02
2.51080000E-01	6.19362500E-02	3.09928606E-02
2.51590000E-01	6.01962500E-02	3.08722255E-02
2.52090000E-01	4.88212500E-02	3.05645631E-02
2.52600000E-01	1.08582500E-01	3.03675314E-02
2.53110000E-01	4.24412500E-02	3.05492071E-02
2.53610000E-01	7.75362500E-02	3.00992692E-02
2.54120000E-01	7.75325000E-02	3.03028704E-02
2.54630000E-01	9.99012500E-02	3.04418527E-02
2.55130000E-01	4.36900000E-02	3.03358968E-02
2.55640000E-01	4.70900000E-02	2.99810372E-02
2.56150000E-01	7.66300000E-02	2.99222393E-02
2.56650000E-01	5.15287500E-02	3.00340707E-02
2.57160000E-01	7.79062500E-02	2.98378203E-02
2.57670000E-01	6.50325000E-02	2.98141848E-02
2.58170000E-01	1.13041250E-01	2.97388280E-02
2.58680000E-01	3.99212500E-02	2.99004935E-02
2.59190000E-01	7.81387500E-02	2.96714284E-02
2.59690000E-01	1.13373750E-01	2.98020755E-02
2.60200000E-01	6.28400000E-02	2.94253546E-02
2.60710000E-01	9.24425000E-02	2.95891417E-02
2.61210000E-01	7.13987500E-02	2.94527601E-02
2.61720000E-01	2.63650000E-02	2.94360405E-02
2.62230000E-01	6.94537500E-02	2.95268965E-02
2.62730000E-01	9.25687500E-02	2.93400008E-02
2.63240000E-01	4.78962500E-02	2.92199803E-02
2.63750000E-01	5.74775000E-02	2.89310610E-02
2.64250000E-01	6.05300000E-02	2.92607838E-02
2.64760000E-01	5.71850000E-02	2.89379493E-02
2.65270000E-01	6.66787500E-02	2.93527818E-02
2.65770000E-01	3.97737500E-02	2.87597880E-02
2.66280000E-01	4.84200000E-02	2.89541752E-02
2.66790000E-01	4.81675000E-02	2.90069975E-02
2.67290000E-01	7.34425000E-02	2.90241233E-02
2.67800000E-01	9.41950000E-02	2.89422757E-02
2.68310000E-01	6.08125000E-02	2.86163737E-02
2.68810000E-01	7.53012500E-02	2.89863925E-02
2.69320000E-01	1.11987500E-01	2.86981127E-02
2.69830000E-01	3.35100000E-02	2.87423972E-02
2.70330000E-01	5.27625000E-02	2.85005391E-02
2.70840000E-01	5.60025000E-02	2.88247249E-02
2.71340000E-01	5.95075000E-02	2.85757469E-02
2.71850000E-01	9.36587500E-02	2.86365474E-02
2.72360000E-01	6.25975000E-02	2.86126152E-02
2.72860000E-01	8.94412500E-02	2.85625807E-02
2.73370000E-01	7.03250000E-02	2.83240501E-02
2.73880000E-01	5.95587500E-02	2.81277096E-02
2.74380000E-01	6.49225000E-02	2.83806552E-02
2.74890000E-01	6.80075000E-02	2.83207940E-02
2.75400000E-01	5.72137500E-02	2.81126265E-02
2.75900000E-01	4.47837500E-02	2.81594588E-02
2.76410000E-01	8.58300000E-02	2.81538289E-02
2.76920000E-01	8.23500000E-03	2.81112180E-02
2.77420000E-01	1.75787500E-02	2.77434930E-02
2.77930000E-01	6.71012500E-02	2.80678011E-02
2.78440000E-01	8.09162500E-02	2.80097617E-02
2.78940000E-01	7.13500000E-02	2.79491886E-02
2.79450000E-01	6.52212500E-02	2.79134426E-02
2.79960000E-01	7.61300000E-02	2.79580266E-02
2.80460000E-01	7.10825000E-02	2.77252795E-02
2.80970000E-01	7.40762500E-02	2.78334962E-02
2.81480000E-01	9.36687500E-02	2.78843340E-02
2.81980000E-01	7.40950000E-02	2.76276280E-02
2.82490000E-01	8.53312500E-02	2.77171391E-02
2.83000000E-01	9.00862500E-02	2.79523509E-02
2.83500000E-01	1.02931250E-01	2.77876718E-02
2.84010000E-01	1.00397500E-01	2.76655278E-02
2.84520000E-01	9.12187500E-02	2.77692792E-02
2.85020000E-01	4.16287500E-02	2.77102131E-02
2.85530000E-01	9.06487500E-02	2.73906654E-02
2.86040000E-01	4.89462500E-02	2.73126753E-02
2.86540000E-01	3.13412500E-02	2.73630218E-02
2.87050000E-01	7.77862500E-02	2.77385868E-02
2.87560000E-01	1.03986250E-01	2.75891890E-02
2.88060000E-01	1.04875000E-01	2.75765339E-02
2.88570000E-01	2.34825000E-02	2.75413648E-02
2.89080000E-01	6.14175000E-02	2.75871125E-02
2.89580000E-01	9.13062500E-02	2.75983175E-02
2.90090000E-01	9.13362500E-02	2.77286567E-02
2.90590000E-01	7.35337500E-02	2.76209161E-02
2.91100000E-01	7.55175000E-02	2.75870625E-02
2.91610000E-01	1.21031250E-01	2.72246822E-02
2.92110000E-01	7.83937500E-02	2.78096189E-02
2.92620000E-01	1.11558750E-01	2.77124418E-02
2.93130000E-01	8.00875000E-02	2.75419846E-02
2.93630000E-01	8.97400000E-02	2.77033739E-02
2.94140000E-01	9.22700000E-02	2.75284980E-02
2.94650000E-01	1.02960000E-01	2.74686825E-02
2.95150000E-01	8.31025000E-02	2.75639565E-02
2.95660000E-01	5.28312500E-02	2.72915653E-02
2.96170000E-01	3.13125000E-02	2.77731815E-02
2.96670000E-01	5.63462500E-02	2.73456996E-02
2.97180000E-01	8.03237500E-02	2.74284615E-02
2.97690000E-01	7.69537500E-02	2.77561892E-02
2.98190000E-01	5.15012500E-02	2.75506564E-02
2.98700000E-01	6.85587500E-02	2.74662615E-02
2.99210000E-01	6.89212500E-02	2.72941063E-02
2.99710000E-01	4.88050000E-02	2.74702050E-02
3.00220000E-01	3.04637500E-02	2.73910572E-02
3.00730000E-01	8.08787500E-02	2.74728577E-02
3.01230000E-01	4.07962500E-02	2.72785208E-02
3.01740000E-01	4.23675000E-02	2.73021247E-02
3.02250000E-01	6.69750000E-02	2.72902072E-02
3.02750000E-01	6.62525000E-02	2.72469295E-02
3.03260000E-01	1.32683750E-01	2.75419401E-02
3.03770000E-01	1.28168750E-01	2.73502447E-02
3.04270000E-01	7.98512500E-02	2.70969114E-02
3.04780000E-01	1.37525000E-02	2.71947090E-02
3.05290000E-01	1.03291250E-01	2.73017708E-02
3.05790000E-01	7.65650000E-02	2.69866827E-02
3.06300000E-01	7.12237500E-02	2.68734147E-02
3.06800000E-01	9.52112500E-02	2.72201050E-02
3.07310000E-01	4.79450000E-02	2.72794173E-02
3.07820000E-01	6.55887500E-02	2.71041656E-02
3.08320000E-01	4.53700000E-02	2.72363407E-02
3.08830000E-01	6.73075000E-02	2.76011288E-02
3.09340000E-01	2.02562500E-02	2.74484436E-02
3.09840000E-01	3.95925000E-02	2.74342077E-02
3.10350000E-01	7.68787500E-02	2.76702292E-02
3.10860000E-01	4.04050000E-02	2.75287426E-02
3.11360000E-01	4.71450000E-02	2.78061655E-02
3.11870000E-01	9.95637500E-02	2.78297804E-02
3.12380000E-01	9.12637500E-02	2.82635798E-02
3.12880000E-01	7.17812500E-02	2.83547609E-02
3.13390000E-01	7.80025000E-02	2.83576197E-02
3.13900000E-01	6.58125000E-02	2.86963258E-02
3.14400000E-01	2.53325000E-02	2.86361617E-02
3.14910000E-01	1.79900000E-02	2.87710443E-02
3.15420000E-01	1.88237500E-02	2.88344771E-02
3.15920000E-01	4.67937500E-02	2.91343898E-02
3.16430000E-01	4.24325000E-02	2.88725117E-02
3.16940000E-01	8.68887500E-02	2.88659593E-02
3.17440000E-01	9.92775000E-02	2.91242003E-02
3.17950000E-01	3.20025000E-02	2.91094201E-02
3.18450000E-01	1.36450000E-02	2.89787893E-02
3.18960000E-01	7.31912500E-02	2.93362897E-02
3.19470000E-01	2.18412500E-02	2.92842871E-02
3.19970000E-01	2.53825000E-02	2.90463613E-02
3.20480000E-01	5.88125000E-02	2.91969756E-02
3.20990000E-01	6.71512500E-02	3.06396062E-02
3.21490000E-01	2.43275000E-02	2.93251386E-02
3.22000000E-01	5.03012500E-02	2.91623250E-02
3.22510000E-01	8.70337500E-02	2.93690338E-02
3.23010000E-01	3.35425000E-02	2.93942218E-02
3.23520000E-01	4.79075000E-02	2.92595897E-02
3.24030000E-01	3.67262500E-02	2.90515628E-02
3.24530000E-01	9.24262500E-02	2.92872754E-02
3.25040000E-01	9.50800000E-02	2.94015447E-02
3.25550000E-01	3.41650000E-02	2.93104240E-02
3.26050000E-01	6.77450000E-02	2.92666804E-02
3.26560000E-01	2.41887500E-02	2.92978505E-02
3.27070000E-01	-3.07500000E-03	2.93389563E-02
3.27570000E-01	3.24462500E-02	2.94573618E-02
3.28080000E-01	5.70775000E-02	2.96236703E-02
3.28590000E-01	2.72912500E-02	2.95050476E-02
3.29090000E-01	7.37662500E-02	2.94328547E-02
3.29600000E-01	1.02540000E-01	2.93805939E-02
3.30100000E-01	7.59875000E-03	2.99363366E-02
3.30610000E-01	3.55787500E-02	2.92829225E-02
3.31120000E-01	6.26925000E-02	2.93748153E-02
3.31620000E-01	2.54675000E-02	2.95805497E-02
3.32130000E-01	1.08107500E-01	2.97691660E-02
3.32640000E-01	5.23462500E-02	2.98723091E-02
3.33140000E-01	2.71375000E-02	2.95660843E-02
3.33650000E-01	6.40200000E-02	2.98635833E-02
3.34160000E-01	7.95250000E-02	2.98994650E-02
3.34660000E-01	5.30462500E-02	2.96675924E-02
3.35170000E-01	5.24425000E-02	2.98202569E-02
3.35680000E-01	7.52237500E-02	3.00286298E-02
3.36180000E-01	2.00387500E-02	3.01358483E-02
3.36690000E-01	5.61325000E-02	2.96380121E-02
3.37200000E-01	4.43112500E-02	2.98728392E-02
3.37700000E-01	4.15687500E-02	2.98392445E-02
3.38210000E-01	4.65287500E-02	2.96418225E-02
3.38720000E-01	4.34050000E-02	2.99419368E-02
3.39220000E-01	4.11975000E-02	3.00333919E-02
3.39730000E-01	5.50862500E-02	3.01733200E-02
3.40230000E-01	4.96450000E-02	3.01080552E-02
3.40740000E-01	2.69175000E-02	3.02357374E-02
3.41250000E-01	5.08050000E-02	3.01931753E-02
3.41750000E-01	9.01987500E-02	3.02117604E-02
3.42260000E-01	4.39212500E-02	2.98446918E-02
3.42770000E-01	9.14875000E-03	3.03450819E-02
3.43270000E-01	4.48262500E-02	2.99117796E-02
3.43780000E-01	1.35087500E-02	3.00997701E-02
3.44290000E-01	4.42125000E-02	3.03516124E-02
3.44790000E-01	2.91150000E-02	3.04498459E-02
3.45300000E-01	5.21162500E-02	3.01956581E-02
3.45810000E-01	3.75925000E-02	3.01222411E-02
3.46310000E-01	7.69225000E-02	3.05814705E-02
3.46820000E-01	4.86950000E-02	3.02723946E-02
3.47330000E-01	7.69675000E-02	3.02557629E-02
3.47830000E-01	2.32300000E-02	3.03045766E-02
3.48340000E-01	2.01262500E-02	3.06106652E-02
3.48840000E-01	4.70775000E-02	3.00748233E-02
3.49350000E-01	5.30550000E-02	3.02182664E-02
3.49860000E-01	6.00675000E-02	3.06101335E-02
3.50360000E-01	8.13187500E-02	3.04635501E-02
3.50870000E-01	6.50287500E-02	3.03547589E-02
3.51380000E-01	8.79687500E-02	3.04934188E-02
3.51880000E-01	5.07825000E-02	3.06178330E-02
3.52390000E-01	1.14707500E-01	3.00053891E-02
3.52900000E-01	2.72062500E-02	3.01469821E-02
3.53400000E-01	1.56537500E-02	3.02915984E-02
3.53910000E-01	6.51325000E-02	3.05305819E-02
3.54420000E-01	6.34087500E-02	2.97663354E-02
3.54920000E-01	2.88887500E-02	2.95858781E-02
3.55430000E-01	5.06450000E-02	2.93904800E-02
3.55940000E-01	-7.35000000E-03	2.91546646E-02
3.56440000E-01	8.90162500E-02	2.88412943E-02
3.56950000E-01	2.83375000E-02	2.89819142E-02
3.57450000E-01	6.03675000E-02	2.90351066E-02
3.57960000E-01	5.67387500E-02	2.80915963E-02
3.58470000E-01	5.19237500E-02	2.87601871E-02
3.58970000E-01	5.80025000E-02	2.88376315E-02
3.59480000E-01	5.45075000E-02	2.90576512E-02
3.59990000E-01	2.80500000E-02	2.89891592E-02
3.60490000E-01	4.34662500E-02	2.90972249E-02
3.61000000E-01	6.19087500E-02	2.92539829E-02
3.61510000E-01	4.38387500E-02	2.92452422E-02
3.62010000E-01	-2.97462500E-02	2.91652886E-02
3.62520000E-01	1.57862500E-02	2.96294762E-02
3.63030000E-01	4.20937500E-02	2.97041081E-02
3.63530000E-01	6.05375000E-02	2.94350109E-02
3.64040000E-01	5.27937500E-02	2.97132284E-02
3.64550000E-01	2.56400000E-02	2.97720961E-02
3.65050000E-01	7.46400000E-02	2.96704858E-02
3.65560000E-01	4.88650000E-02	2.97204389E-02
3.66060000E-01	3.40787500E-02	2.96529377E-02
3.66570000E-01	7.48725000E-02	3.00444079E-02
3.67080000E-01	2.26450000E-02	2.95227509E-02
3.67580000E-01	2.29112500E-02	3.00467967E-02
3.68090000E-01	7.87787500E-02	3.01837616E-02
3.68600000E-01	2.24337500E-02	3.02319552E-02
3.69100000E-01	2.39437500E-02	3.03218309E-02
3.69610000E-01	5.15200000E-02	3.09838711E-02
3.70120000E-01	3.97500000E-02	3.09896549E-02
3.70620000E-01	6.20862500E-02	3.12094675E-02
3.71130000E-01	7.40537500E-02	3.14029844E-02
3.71640000E-01	1.03961250E-01	3.14125634E-02
3.72140000E-01	2.66112500E-02	3.13617261E-02
3.72650000E-01	5.38000000E-02	3.15498478E-02
3.73150000E-01	-2.04137500E-02	3.14529115E-02
3.73660000E-01	5.91025000E-02	3.17876825E-02
3.74170000E-01	5.08500000E-02	3.12124108E-02
3.74670000E-01	-3.51250000E-03	3.13818108E-02
3.75180000E-01	2.57875000E-03	3.17610090E-02
3.75690000E-01	4.55450000E-02	3.20880968E-02
3.76190000E-01	9.84925000E-02	3.19354281E-02
3.76700000E-01	9.94037500E-02	3.22563482E-02
3.77210000E-01	1.78100000E-02	3.23636532E-02
3.77710000E-01	1.32550000E-02	3.22820509E-02
3.78220000E-01	1.32825000E-02	3.26197305E-02
3.78730000E-01	5.25250000E-02	3.28993377E-02
3.79230000E-01	6.21275000E-02	3.27435262E-02
3.79740000E-01	3.10437500E-02	3.30061030E-02
3.80240000E-01	5.90400000E-02	3.31722004E-02
3.80750000E-01	-9.53500000E-03	3.33149591E-02
3.81260000E-01	2.16037500E-02	3.33179590E-02
3.81760000E-01	1.43025000E-02	3.34156951E-02
3.82270000E-01	7.42500000E-04	3.36462321E-02
3.82780000E-01	2.27862500E-02	3.39465189E-02
3.83280000E-01	7.11987500E-02	3.36944238E-02
3.83790000E-01	2.38775000E-02	3.37016480E-02
3.84300000E-01	2.68950000E-02	3.40625407E-02
3.84800000E-01	7.54837500E-02	3.44267318E-02
3.85310000E-01	5.35875000E-02	3.42276702E-02
3.85820000E-01	3.15275000E-02	3.46686430E-02
3.86320000E-01	8.37400000E-02	3.48721189E-02
3.86830000E-01	8.32737500E-02	3.49958512E-02
3.87330000E-01	5.50950000E-02	3.49655819E-02
3.87840000E-01	7.20300000E-02	3.51543226E-02
3.88350000E-01	6.07825000E-02	3.54234850E-02
3.88850000E-01	5.98425000E-02	3.50503463E-02
3.89360000E-01	5.92350000E-02	3.57216706E-02
3.89870000E-01	3.38187500E-02	3.54388458E-02
3.90370000E-01	8.31750000E-03	3.60781408E-02
3.90880000E-01	3.48187500E-02	3.60474927E-02
3.91390000E-01	3.17450000E-02	3.61790053E-02
3.91890000E-01	2.31550000E-02	3.66384732E-02
3.92400000E-01	5.36512500E-02	3.64466779E-02
3.92900000E-01	3.87962500E-02	3.65086578E-02
3.93410000E-01	6.70825000E-02	3.72117832E-02
3.93920000E-01	7.29050000E-02	3.73005066E-02
3.94420000E-01	6.76125000E-03	3.70029558E-02
3.94930000E-01	2.75487500E-02	3.74646018E-02
3.95440000E-01	3.43537500E-02	3.73232542E-02
3.95940000E-01	1.23375000E-03	3.76413360E-02
3.96450000E-01	7.48462500E-02	4.05976671E-02
3.96960000E-01	3.35750000E-03	3.76628783E-02
3.97460000E-01	8.95375000E-03	3.82601015E-02
3.97970000E-01	4.66100000E-02	3.81131114E-02
3.98470000E-01	3.15012500E-02	3.87909099E-02
3.98980000E-01	3.58837500E-02	3.83175802E-02
3.99490000E-01	4.88912500E-02	3.88250084E-02
3.99990000E-01	-1.28200000E-02	3.84414145E-02
4.00500000E-01	4.14725000E-02	3.93885265E-02
4.01010000E-01	4.26275000E-02	3.96022769E-02
4.01510000E-01	1.21137500E-02	3.93196110E-02
4.02020000E-01	2.21925000E-02	3.95034080E-02
4.02530000E-01	1.00948750E-01	3.97917007E-02
4.03030000E-01	5.18137500E-02	3.99782677E-02
4.03540000E-01	2.25337500E-02	3.93934579E-02
4.04050000E-01	9.70950000E-02	4.04920681E-02
4.04550000E-01	-3.75525000E-02	4.01766842E-02
4.05060000E-01	1.80400000E-02	3.99923783E-02
4.05560000E-01	9.27800000E-02	4.03294054E-02
4.06070000E-01	6.75800000E-02	4.05875912E-02
4.06580000E-01	1.02176250E-01	4.09196318E-02
4.07080000E-01	6.57087500E-02	4.04013823E-02
4.07590000E-01	-9.67000000E-03	4.05383844E-02
4.08100000E-01	9.25062500E-02	4.18681752E-02
4.08600000E-01	8.81725000E-02	4.07242326E-02
4.09110000E-01	1.47381250E-01	4.09596475E-02
4.09620000E-01	7.80325000E-02	4.13553570E-02
4.10120000E-01	1.09008750E-01	4.26678614E-02
4.10630000E-01	7.32250000E-02	4.09824342E-02
4.11130000E-01	5.42487500E-02	4.16369164E-02
4.11640000E-01	8.14750000E-02	4.24053884E-02
4.12150000E-01	-2.90975000E-02	4.22790696E-02
4.12650000E-01	9.20825000E-02	4.15196445E-02
4.13160000E-01	3.42850000E-02	4.27978238E-02
4.13670000E-01	7.37625000E-02	4.25151440E-02
4.14170000E-01	2.46037500E-02	4.25365612E-02
4.14680000E-01	6.33075000E-02	4.23573172E-02
4.15180000E-01	1.33937500E-02	4.28161374E-02
4.15690000E-01	1.25420000E-01	4.36735185E-02
4.16200000E-01	3.28875000E-02	4.24595564E-02
4.16700000E-01	8.09412500E-02	4.32722947E-02
4.17210000E-01	-5.50625000E-03	4.39364064E-02
4.17720000E-01	1.22321250E-01	4.31278187E-02
4.18220000E-01	9.84150000E-02	4.32259386E-02
4.18730000E-01	1.78525000E-02	4.31385448E-02
4.19240000E-01	7.11800000E-02	4.44960797E-02
4.19740000E-01	7.84525000E-02	4.33636940E-02
4.20250000E-01	1.05665000E-01	4.31717237E-02
4.20750000E-01	4.54587500E-02	4.52150594E-02
4.21260000E-01	6.81512500E-02	4.47069032E-02
4.21770000E-01	9.19675000E-02	4.39671163E-02
4.22270000E-01	9.19737500E-02	4.50636063E-02
4.22780000E-01	1.70987500E-02	4.63669188E-02
4.23290000E-01	4.86725000E-02	4.59562942E-02
4.23790000E-01	3.64087500E-02	4.50228751E-02
4.24300000E-01	3.21987500E-02	4.59161072E-02
4.24810000E-01	9.43437500E-02	4.77581504E-02
4.25310000E-01	9.27350000E-02	4.59910920E-02
4.25820000E-01	1.12407500E-01	4.67779661E-02
4.26320000E-01	2.05125000E-03	4.85813528E-02
4.26830000E-01	5.03512500E-02	4.73027920E-02
4.27340000E-01	6.08875000E-02	4.72838489E-02
4.27840000E-01	2.00325000E-02	4.73345148E-02
4.28350000E-01	5.19562500E-02	4.88671089E-02
4.28860000E-01	5.61712500E-02	4.89864594E-02
4.29360000E-01	3.70450000E-02	4.80496220E-02
4.29870000E-01	9.13625000E-02	5.04339862E-02
4.30370000E-01	5.74550000E-02	5.01033081E-02
4.30880000E-01	1.17947500E-01	4.89189329E-02
4.31390000E-01	1.32012500E-02	5.05933344E-02
4.31890000E-01	7.98350000E-02	5.16700661E-02
4.32400000E-01	8.03987500E-02	5.07999097E-02
4.32910000E-01	1.07120000E-01	5.17623342E-02
4.33410000E-01	4.58225000E-02	5.21559814E-02
4.33920000E-01	7.38950000E-02	5.41509985E-02
4.34430000E-01	2.23362500E-02	5.24436326E-02
4.34930000E-01	-2.18500000E-03	5.29601835E-02
4.35440000E-01	7.05037500E-02	5.46392576E-02
4.35940000E-01	6.91450000E-02	5.47013055E-02
4.36450000E-01	6.41875000E-03	5.42836234E-02
4.36960000E-01	7.17737500E-02	5.54979901E-02
4.37460000E-01	3.28162500E-02	5.57298782E-02
4.37970000E-01	6.56112500E-02	5.59721331E-02
4.38480000E-01	2.78112500E-02	5.64278891E-02
4.38980000E-01	1.04910000E-01	5.69774228E-02
4.39490000E-01	1.11081250E-01	5.81395100E-02
4.39990000E-01	5.59750000E-03	5.74922780E-02
