## Supplementary material for "Disordered proteins interact with the chemical environment to tune their protective function during drying": File S1: 10S Fit - 4.csv

q**2_data	ln(I(q))_data	error_data	q**2_fit	ln(I(q))_fit	normalized_residual
0.00012996	3.250101004921006	1.3705638336711663	0.00018036489999999998	3.0879609121379437	0.0030944509229276027
0.0001418481	3.2533681170223616	1.0806005506591172	0.00019432359999999998	3.0826217045119755	0.009684780764188978
0.00015425640000000002	3.1974873127211354	0.9495292983393183	0.0002085136	3.077194024555211	0.16990008581972582
0.00016692639999999997	3.050855792009072	0.8519044595528305	0.0002235025	3.07146076506938	0.17282582643782574
0.00018036489999999998	3.0897203866312863	0.5685902078156331	0.00023901159999999998	3.0655285289018352	0.06428308489237361
0.00019432359999999998	3.0872246635005136	0.4752775618378792	0.00025472159999999995	3.0595194484141137	0.08076159204626056
0.0002085136	3.1281369457298567	0.2998404675833948	0.00027126089999999993	3.0531931603867064	0.2096136591440014
0.0002235025	3.1071720666518092	0.20663174201731058	0.0002883204	3.0466678956775857	0.213889528107805
0.00023901159999999998	3.07545945068377	0.15448732428696393	0.00030555039999999995	3.040077414658907	0.06356310544307817
0.00025472159999999995	3.0688203150409312	0.11516447845022586	0.00032364009999999996	3.0331580980899226	0.3182414857439078
0.00027126089999999993	3.0716567243752295	0.08808378263097313	0.00034224999999999994	3.026039804839226	0.32519428716240106
0.0002883204	3.0622127165339807	0.07267686732451974	0.000361	3.01886792328959	0.5483235806562542
0.00030555039999999995	3.0438964084746645	0.06008192628627213	0.0003806401	3.0113555781790295	2.338688791326031
0.00032364009999999996	3.0462201030167457	0.04104431858181497	0.00040080039999999996	3.0036442563867563	0.8895455098029303
0.00034224999999999994	3.0364156784711507	0.03190669098914135	0.0004210704	2.9958909743061635	0.4836118994350042
0.000361	3.034213590825343	0.027986517591286175	0.0004422609	2.9877856006540267	0.33524535172572806
0.0003806401	3.0609910235457325	0.02122362135175744	0.0004639716	2.9794812503201773	0.038086928019622164
0.00040080039999999996	3.0207541002401377	0.019234365937243553	0.0004857616	2.971146567708627	0.2565127577355718
0.0004210704	3.003889165473365	0.016538449894523907	0.0005085025	2.9624481655149144	-0.05138185503558395
0.0004422609	2.9927387348847514	0.014774654458973725	0.0005317636000000001	2.953550786639488	1.3270676997960695
0.0004639716	2.9799991545649913	0.013597952676760767	0.0005550736000000001	2.944634703496981	-0.6868394464565782
0.0004857616	2.974604904174363	0.013482122668149698	0.0005793649	2.935343272761692	0.7074921753754493
0.0005085025	2.9618386313297886	0.011862829489197002	0.0006041764	2.9258528653446896	0.28229091390492883
0.0005317636000000001	2.9682573329388338	0.01108198647409292	0.0006295081	2.9161634812459742	1.418453837368862
0.0005550736000000001	2.9374585541684413	0.0104480739502682	0.0006548481000000001	2.9064709223943597	0.5512435424488081
0.0005793649	2.942559253061451	0.010199378241787294	0.0006812100000000001	2.8963874864357813	-2.0333483475833183
0.0006041764	2.928543042386631	0.009529803863426578	0.0007080921	2.88610507379549	-0.023343529330005778
0.0006295081	2.9292667636322016	0.009237722117579165	0.0007349520999999999	2.875831114412918	-0.5669669576842703
0.0006548481000000001	2.911559047020569	0.00923026617891243	0.0007628644	2.865154649912763	-0.1420575847540457
0.0006812100000000001	2.8781486086469386	0.008969873662090429	0.0007912968999999999	2.8542792087308957	-1.3041809576037635
0.0007080921	2.8859028985129576	0.008660870413987736	0.0008196769	2.8434238488173667	-0.3632232519565728
0.0007349520999999999	2.870939870200899	0.008627035748250895	0.0008491395999999999	2.8321543557756357	-1.0203682375123035
0.0007628644	2.863947354955478	0.008498630744535716	0.0008791224999999999	2.8206858860521913	0.2136741033774368
0.0007912968999999999	2.843509348995302	0.00825794892403707	0.0009090225	2.8092491256077055	-0.1728492672302618
0.0008196769	2.8404282830862835	0.008247175022378038	0.0009400356	2.797386604024398	-1.547686090193161
0.0008491395999999999	2.823462948361741	0.00851791254800799	0.0009715689	2.7853251057593775	-0.06420628032005515
0.0008791224999999999	2.8224421602189294	0.008219405809957997	0.0010029888999999999	2.7733069447839345	-0.40733877587846323
0.0009090225	2.8078554900212254	0.00806272198205824	0.0010355524	2.7608513946590505	-1.0809960941048098
0.0009400356	2.7849247415836844	0.00805193153810554	0.0010686360999999998	2.748196867852454	-0.8552794106325164
0.0009715689	2.7848173191154775	0.007908675621276331	0.0011015760999999998	2.7355973063460537	0.9776352156019747
0.0010029888999999999	2.770040869843696	0.008018080118188753	0.00113569	2.7225487276795937	1.562076532521659
0.0010355524	2.752113177960745	0.00808348591263127	0.0011703240999999997	2.7093011723314206	-0.9629775153947795
0.0010686360999999998	2.7414121183125117	0.007932787175274824	0.0012047840999999998	2.696120210294063	-0.14606181569328452
0.0011015760999999998	2.7431039914736273	0.007678411137175911	0.0012404484	2.6824786030860266	-0.024508363377605015
0.00113569	2.7349228746562773	0.007921600970925554	0.0012766328999999999	2.6686380191962775	0.7876490179429133
0.0011703240999999997	2.7015727677533263	0.008025529625087874	0.0013126129	2.6548756566279628	-2.361834561824888
0.0012047840999999998	2.694957109445726	0.007963072640283066	0.0013498276	2.64064102087835	1.58258412706431
0.0012404484	2.682284857091174	0.007905301217684927	0.0013875625	2.6262074084470246	0.4109629765868601
0.0012766328999999999	2.6749086191970246	0.007961160184169189	0.0014250625	2.611863645347753	0.16879466265613452
0.0013126129	2.635803738853079	0.008075043901528767	0.0014638276000000002	2.597035981056564	0.3632718984853314
0.0013498276	2.6530789231476644	0.007859236078897406	0.0015031129	2.582009340083662	1.1775920162940534
0.0013875625	2.629411854074702	0.007797407090757492	0.0015421329	2.567084176453433	0.15533930784222308
0.0014250625	2.6131574841481426	0.0076651641706548795
0.0014638276000000002	2.5998810226188667	0.007831713859963152
0.0015031129	2.5911327906841732	0.007747547940434701
0.0015421329	2.5683481902644543	0.008137114994132692
0.0015824484000000003	2.56870316847343	0.007942050653452106
0.0016232841	2.5468175028777513	0.007875591990212472
0.0016646400000000002	2.5331385232215227	0.007973142298000752
