## Supplementary material for "Disordered proteins interact with the chemical environment to tune their protective function during drying": File S1: 10T - 4.csv

Q	I(Q)	Error
1.14000000E-02	2.90227957E+01	2.66342460E+01
1.19100000E-02	2.86715264E+01	2.11259857E+01
1.24200000E-02	2.75582893E+01	1.74856662E+01
1.29200000E-02	3.02720893E+01	1.34692527E+01
1.34300000E-02	2.79353407E+01	9.41435789E+00
1.39400000E-02	2.81868679E+01	7.83969068E+00
1.44400000E-02	2.82135786E+01	5.13769725E+00
1.49500000E-02	2.82397429E+01	3.48286609E+00
1.54600000E-02	2.78588629E+01	2.51970115E+00
1.59600000E-02	2.75670607E+01	1.87783125E+00
1.64700000E-02	2.78236200E+01	1.42957924E+00
1.69800000E-02	2.70496714E+01	1.16034946E+00
1.74800000E-02	2.72880486E+01	9.46246990E-01
1.79900000E-02	2.65553300E+01	6.49184083E-01
1.85000000E-02	2.67109257E+01	5.10214724E-01
1.90000000E-02	2.61452307E+01	4.36005958E-01
1.95100000E-02	2.61554414E+01	3.31389872E-01
2.00200000E-02	2.60409543E+01	3.06207425E-01
2.05200000E-02	2.58390114E+01	2.66923628E-01
2.10300000E-02	2.56495386E+01	2.24801123E-01
2.15400000E-02	2.53580971E+01	2.12680037E-01
2.20400000E-02	2.50592643E+01	2.02018540E-01
2.25500000E-02	2.49423614E+01	1.83514197E-01
2.30600000E-02	2.49102257E+01	1.69394683E-01
2.35600000E-02	2.45353979E+01	1.54908246E-01
2.40700000E-02	2.39596593E+01	1.52307645E-01
2.45800000E-02	2.37832271E+01	1.45147373E-01
2.50900000E-02	2.37283914E+01	1.36677768E-01
2.55900000E-02	2.35796229E+01	1.30675953E-01
2.61000000E-02	2.30209557E+01	1.24381152E-01
2.66100000E-02	2.28760143E+01	1.22338120E-01
2.71100000E-02	2.26678186E+01	1.25077276E-01
2.76200000E-02	2.25257800E+01	1.16584913E-01
2.81300000E-02	2.19489886E+01	1.12312336E-01
2.86300000E-02	2.20145521E+01	1.12311891E-01
2.91400000E-02	2.16089371E+01	1.12372739E-01
2.96500000E-02	2.13354871E+01	1.07127175E-01
3.01500000E-02	2.10076014E+01	1.07359782E-01
3.06600000E-02	2.08722850E+01	1.04636728E-01
3.11700000E-02	2.06472179E+01	1.02780516E-01
3.16700000E-02	2.04459629E+01	1.00250788E-01
3.21800000E-02	2.02334100E+01	9.93495242E-02
3.26900000E-02	1.97990186E+01	9.95375635E-02
3.31900000E-02	1.95942179E+01	9.54884323E-02
3.37000000E-02	1.94538514E+01	9.48908873E-02
3.42100000E-02	1.90852607E+01	9.41982523E-02
3.47100000E-02	1.88473529E+01	9.45290945E-02
3.52200000E-02	1.84331729E+01	9.00477305E-02
3.57300000E-02	1.84072693E+01	9.05103069E-02
3.62300000E-02	1.81624336E+01	8.99457042E-02
3.67400000E-02	1.78446764E+01	8.93425788E-02
3.72500000E-02	1.77923300E+01	8.70428682E-02
3.77500000E-02	1.74038993E+01	8.48776550E-02
3.82600000E-02	1.72476050E+01	8.37566246E-02
3.87700000E-02	1.68799907E+01	8.22872186E-02
3.92700000E-02	1.67885107E+01	8.36385850E-02
3.97800000E-02	1.64416000E+01	8.20193092E-02
4.02900000E-02	1.62785800E+01	7.93811930E-02
4.08000000E-02	1.59352093E+01	7.97924344E-02
4.13000000E-02	1.57345029E+01	8.08411196E-02
4.18100000E-02	1.53788521E+01	7.79629565E-02
4.23200000E-02	1.53627086E+01	7.81030943E-02
4.28200000E-02	1.51346507E+01	7.73582999E-02
4.33300000E-02	1.47472271E+01	7.62072435E-02
4.38400000E-02	1.46284979E+01	7.51893750E-02
4.43400000E-02	1.42842679E+01	7.39677299E-02
4.48500000E-02	1.40610643E+01	7.36999412E-02
4.53600000E-02	1.39834429E+01	7.27269384E-02
4.58600000E-02	1.36743171E+01	7.19740193E-02
4.63700000E-02	1.34776564E+01	7.29901179E-02
4.68800000E-02	1.33903371E+01	7.04867404E-02
4.73800000E-02	1.31112186E+01	6.95225689E-02
4.78900000E-02	1.28444721E+01	6.86608255E-02
4.84000000E-02	1.27309050E+01	6.79265425E-02
4.89000000E-02	1.24973364E+01	6.80171250E-02
4.94100000E-02	1.21897707E+01	6.65981940E-02
4.99200000E-02	1.20865350E+01	6.63091294E-02
5.04200000E-02	1.18508071E+01	6.59797175E-02
5.09300000E-02	1.16480086E+01	6.44134913E-02
5.14400000E-02	1.14104650E+01	6.42066490E-02
5.19400000E-02	1.12529550E+01	6.27900446E-02
5.24500000E-02	1.11308236E+01	6.16484459E-02
5.29600000E-02	1.07871564E+01	6.10430499E-02
5.34600000E-02	1.07319014E+01	6.16054201E-02
5.39700000E-02	1.05055450E+01	6.08447672E-02
5.44800000E-02	1.03526757E+01	6.01092336E-02
5.49800000E-02	1.01550357E+01	5.95813656E-02
5.54900000E-02	9.91459071E+00	5.88814168E-02
5.60000000E-02	9.85652286E+00	5.79235290E-02
5.65000000E-02	9.46700214E+00	5.76852037E-02
5.70100000E-02	9.54580500E+00	5.74192659E-02
5.75200000E-02	9.30056143E+00	5.73784769E-02
5.80300000E-02	9.06512000E+00	5.66469489E-02
5.85300000E-02	8.88750357E+00	5.56681536E-02
5.90400000E-02	8.70764000E+00	5.60534470E-02
5.95500000E-02	8.67050929E+00	5.49693046E-02
6.00500000E-02	8.42080357E+00	5.48411150E-02
6.05600000E-02	8.22203571E+00	5.43099636E-02
6.10700000E-02	8.08342429E+00	5.40917071E-02
6.15700000E-02	7.94685500E+00	5.33122196E-02
6.20800000E-02	7.75047000E+00	5.23273792E-02
6.25900000E-02	7.72737500E+00	5.27766698E-02
6.30900000E-02	7.51284929E+00	5.19494103E-02
6.36000000E-02	7.38789929E+00	5.18924007E-02
6.41100000E-02	7.21522214E+00	5.16805023E-02
6.46100000E-02	7.07631786E+00	5.09677053E-02
6.51200000E-02	6.93365714E+00	5.05382153E-02
6.56300000E-02	6.86928571E+00	5.02731345E-02
6.61300000E-02	6.64681857E+00	5.00521928E-02
6.66400000E-02	6.54561643E+00	4.92286907E-02
6.71500000E-02	6.41123500E+00	4.94193224E-02
6.76500000E-02	6.27456214E+00	4.88271777E-02
6.81600000E-02	6.25180929E+00	4.90177740E-02
6.86700000E-02	6.02161143E+00	4.79820827E-02
6.91700000E-02	5.95509071E+00	4.76552813E-02
6.96800000E-02	5.79647786E+00	4.80028122E-02
7.01900000E-02	5.60370000E+00	4.66568243E-02
7.06900000E-02	5.56273143E+00	4.68352965E-02
7.12000000E-02	5.46137143E+00	4.71274606E-02
7.17100000E-02	5.35264214E+00	4.61459873E-02
7.22100000E-02	5.25873214E+00	4.56846275E-02
7.27200000E-02	5.09994500E+00	4.62640843E-02
7.32300000E-02	5.04185643E+00	4.50027825E-02
7.37300000E-02	4.94136786E+00	4.50225699E-02
7.42400000E-02	4.87134857E+00	4.47807474E-02
7.47500000E-02	4.76499143E+00	4.52685278E-02
7.52600000E-02	4.69821357E+00	4.36773301E-02
7.57600000E-02	4.62603929E+00	4.35649682E-02
7.62700000E-02	4.50944429E+00	4.35798193E-02
7.67800000E-02	4.36936357E+00	4.32016605E-02
7.72800000E-02	4.31062286E+00	4.26549361E-02
7.77900000E-02	4.23153357E+00	4.28696258E-02
7.83000000E-02	4.08206571E+00	4.25645062E-02
7.88000000E-02	4.04831071E+00	4.29920168E-02
7.93100000E-02	3.92324286E+00	4.19918752E-02
7.98200000E-02	3.81283643E+00	4.34389023E-02
8.03200000E-02	3.80197357E+00	4.32002377E-02
8.08300000E-02	3.78158071E+00	4.25617114E-02
8.13400000E-02	3.64065714E+00	4.27459481E-02
8.18400000E-02	3.55994357E+00	4.30216424E-02
8.23500000E-02	3.44186286E+00	4.22196098E-02
8.28600000E-02	3.43228143E+00	4.25385117E-02
8.33600000E-02	3.29699214E+00	4.28641595E-02
8.38700000E-02	3.24312429E+00	4.23244529E-02
8.43800000E-02	3.16746500E+00	4.19710910E-02
8.48800000E-02	3.07781786E+00	4.22187205E-02
8.53900000E-02	3.08601857E+00	4.26345455E-02
8.59000000E-02	3.02675857E+00	4.18577551E-02
8.64000000E-02	2.95811571E+00	4.17073510E-02
8.69100000E-02	2.89386214E+00	4.24468706E-02
8.74200000E-02	2.77814286E+00	4.13912753E-02
8.79200000E-02	2.69588000E+00	4.14563119E-02
8.84300000E-02	2.67772571E+00	4.12472603E-02
8.89400000E-02	2.63748357E+00	4.15281406E-02
8.94400000E-02	2.58994571E+00	4.12111627E-02
8.99500000E-02	2.59254571E+00	4.07654727E-02
9.04600000E-02	2.47912714E+00	4.13714213E-02
9.09600000E-02	2.37992286E+00	4.07471352E-02
9.14700000E-02	2.31502571E+00	4.00858742E-02
9.19800000E-02	2.28561500E+00	3.94731088E-02
9.24800000E-02	2.31684214E+00	4.00283015E-02
9.29900000E-02	2.30056786E+00	3.92647181E-02
9.35000000E-02	2.17951143E+00	3.92172784E-02
9.40100000E-02	2.06947000E+00	4.01837227E-02
9.45100000E-02	2.13759857E+00	3.93082128E-02
9.50200000E-02	2.02227500E+00	3.96927875E-02
9.55300000E-02	2.00916643E+00	3.93545977E-02
9.60300000E-02	1.95847357E+00	3.97880289E-02
9.65400000E-02	1.90688000E+00	3.89430530E-02
9.70500000E-02	1.92531643E+00	3.93018167E-02
9.75500000E-02	1.88470571E+00	3.97369163E-02
9.80600000E-02	1.83430929E+00	3.88515242E-02
9.85700000E-02	1.79792500E+00	3.89001021E-02
9.90700000E-02	1.69355071E+00	3.91184668E-02
9.95800000E-02	1.67217500E+00	3.90411523E-02
1.00090000E-01	1.67889571E+00	3.83742169E-02
1.00590000E-01	1.64785643E+00	3.88277564E-02
1.01100000E-01	1.56755857E+00	3.95391765E-02
1.01610000E-01	1.56519857E+00	3.91675427E-02
1.02110000E-01	1.48555571E+00	3.91147549E-02
1.02620000E-01	1.56074643E+00	3.91921041E-02
1.03130000E-01	1.50845500E+00	3.90794523E-02
1.03630000E-01	1.37887500E+00	3.77261201E-02
1.04140000E-01	1.42019071E+00	3.74513370E-02
1.04650000E-01	1.38766143E+00	3.77847544E-02
1.05150000E-01	1.30053714E+00	3.67243259E-02
1.05660000E-01	1.32930071E+00	3.70981175E-02
1.06170000E-01	1.24513500E+00	3.74975912E-02
1.06670000E-01	1.23605000E+00	3.68927584E-02
1.07180000E-01	1.29636500E+00	3.66007657E-02
1.07690000E-01	1.17647786E+00	3.63983806E-02
1.08190000E-01	1.26198286E+00	3.65373940E-02
1.08700000E-01	1.17260143E+00	3.53857963E-02
1.09210000E-01	1.16692286E+00	3.57595329E-02
1.09710000E-01	1.15161786E+00	3.54980766E-02
1.10220000E-01	1.11805857E+00	3.49813525E-02
1.10730000E-01	1.15419429E+00	3.45967881E-02
1.11230000E-01	1.07958071E+00	3.46957294E-02
1.11740000E-01	1.03692071E+00	3.47638661E-02
1.12250000E-01	1.06386786E+00	3.41228375E-02
1.12750000E-01	1.00955571E+00	3.39417251E-02
1.13260000E-01	1.00055214E+00	3.39681221E-02
1.13770000E-01	1.02070286E+00	3.39432899E-02
1.14280000E-01	9.46705714E-01	3.35206201E-02
1.14780000E-01	9.96530714E-01	3.34961485E-02
1.15290000E-01	9.32023571E-01	3.31864047E-02
1.15800000E-01	8.89967857E-01	3.31064273E-02
1.16300000E-01	9.46276429E-01	3.28568941E-02
1.16810000E-01	9.06667143E-01	3.32227736E-02
1.17320000E-01	8.71372143E-01	3.26008597E-02
1.17820000E-01	8.43433571E-01	3.26127918E-02
1.18330000E-01	8.73513571E-01	3.22223277E-02
1.18840000E-01	8.64365000E-01	3.25882417E-02
1.19340000E-01	8.34463571E-01	3.18024036E-02
1.19850000E-01	9.03463571E-01	3.20190376E-02
1.20360000E-01	8.54342143E-01	3.20589941E-02
1.20860000E-01	7.89796429E-01	3.17068493E-02
1.21370000E-01	8.38532857E-01	3.17957642E-02
1.21880000E-01	8.19670714E-01	3.16864737E-02
1.22380000E-01	7.91290000E-01	3.13413238E-02
1.22890000E-01	7.98832857E-01	3.13403382E-02
1.23400000E-01	7.83980000E-01	3.12877593E-02
1.23900000E-01	7.51594286E-01	3.11359151E-02
1.24410000E-01	7.02212857E-01	3.08359120E-02
1.24920000E-01	7.12960714E-01	3.09472504E-02
1.25420000E-01	6.83327143E-01	3.11006878E-02
1.25930000E-01	7.26090714E-01	3.06740591E-02
1.26440000E-01	6.93600000E-01	3.02793470E-02
1.26940000E-01	6.78497143E-01	3.00831314E-02
1.27450000E-01	6.57234286E-01	3.00602594E-02
1.27960000E-01	7.00128571E-01	3.01842579E-02
1.28460000E-01	6.47358571E-01	3.02392074E-02
1.28970000E-01	6.87952857E-01	2.99822777E-02
1.29480000E-01	6.62678571E-01	2.95755487E-02
1.29980000E-01	6.47817857E-01	2.95634768E-02
1.30490000E-01	6.23481429E-01	2.94794882E-02
1.31000000E-01	6.21565000E-01	2.94928953E-02
1.31500000E-01	6.12486429E-01	2.93662577E-02
1.32010000E-01	6.00461429E-01	2.91784764E-02
1.32520000E-01	6.05872143E-01	2.90680486E-02
1.33020000E-01	6.40807143E-01	2.91554295E-02
1.33530000E-01	6.17887857E-01	2.88362338E-02
1.34040000E-01	6.20139286E-01	2.86554205E-02
1.34540000E-01	6.18880714E-01	2.89337711E-02
1.35050000E-01	6.04047143E-01	2.85417974E-02
1.35560000E-01	5.59589286E-01	2.84860212E-02
1.36060000E-01	5.72239286E-01	2.83998658E-02
1.36570000E-01	5.46275714E-01	2.85373446E-02
1.37080000E-01	5.87016429E-01	2.83525501E-02
1.37580000E-01	5.37632143E-01	2.83580820E-02
1.38090000E-01	5.72202857E-01	2.84165727E-02
1.38600000E-01	5.54209286E-01	2.80666520E-02
1.39110000E-01	5.65216429E-01	2.80941298E-02
1.39610000E-01	5.55770000E-01	2.81333751E-02
1.40120000E-01	5.58040714E-01	2.80602067E-02
1.40630000E-01	5.32282857E-01	2.77328990E-02
1.41130000E-01	5.57661429E-01	2.76715800E-02
1.41640000E-01	5.56778571E-01	2.75211632E-02
1.42150000E-01	4.78066429E-01	2.76755571E-02
1.42650000E-01	5.13904286E-01	2.78126748E-02
1.43160000E-01	4.82562143E-01	2.75904007E-02
1.43670000E-01	5.15125000E-01	2.74720223E-02
1.44170000E-01	4.72935714E-01	2.73928639E-02
1.44680000E-01	5.15291429E-01	2.70151266E-02
1.45190000E-01	4.98240000E-01	2.73424883E-02
1.45690000E-01	4.59495714E-01	2.71771528E-02
1.46200000E-01	4.46837857E-01	2.69297336E-02
1.46710000E-01	4.81631429E-01	2.71737530E-02
1.47210000E-01	4.71089286E-01	2.69471134E-02
1.47720000E-01	4.59131429E-01	2.69440435E-02
1.48230000E-01	4.78507857E-01	2.68671042E-02
1.48730000E-01	4.58142857E-01	2.67451300E-02
1.49240000E-01	4.53829286E-01	2.69199145E-02
1.49750000E-01	4.47231429E-01	2.66200722E-02
1.50250000E-01	4.55572857E-01	2.67601648E-02
1.50760000E-01	4.02465000E-01	2.66129140E-02
1.51270000E-01	4.40269286E-01	2.65196414E-02
1.51770000E-01	4.04697143E-01	2.66854607E-02
1.52280000E-01	4.21962857E-01	2.64292421E-02
1.52790000E-01	4.01107143E-01	2.63690645E-02
1.53290000E-01	4.10802143E-01	2.62540240E-02
1.53800000E-01	4.22116429E-01	2.62647390E-02
1.54310000E-01	3.85055000E-01	2.61269841E-02
1.54810000E-01	3.81855000E-01	2.61214875E-02
1.55320000E-01	3.83554286E-01	2.60244666E-02
1.55830000E-01	3.74985000E-01	2.57711808E-02
1.56330000E-01	3.78587857E-01	2.57620695E-02
1.56840000E-01	3.73266429E-01	2.57561660E-02
1.57350000E-01	3.65111429E-01	2.58129685E-02
1.57850000E-01	4.20965714E-01	2.57150524E-02
1.58360000E-01	3.59279286E-01	2.54407228E-02
1.58870000E-01	3.44869286E-01	2.55692249E-02
1.59370000E-01	3.96765000E-01	2.54135899E-02
1.59880000E-01	3.56912857E-01	2.53978297E-02
1.60390000E-01	3.59117143E-01	2.53165117E-02
1.60890000E-01	3.76343571E-01	2.53210933E-02
1.61400000E-01	3.57627857E-01	2.52517857E-02
1.61910000E-01	3.49622143E-01	2.50594334E-02
1.62410000E-01	3.64942857E-01	2.53440693E-02
1.62920000E-01	3.28850000E-01	2.51943359E-02
1.63430000E-01	3.53289286E-01	2.49828411E-02
1.63930000E-01	3.33154286E-01	2.49542314E-02
1.64440000E-01	3.87535714E-01	2.49819827E-02
1.64950000E-01	3.40832143E-01	2.48611707E-02
1.65450000E-01	3.30490000E-01	2.47722309E-02
1.65960000E-01	3.14457143E-01	2.49716403E-02
1.66470000E-01	3.54324286E-01	2.48186341E-02
1.66970000E-01	3.27789286E-01	2.45522340E-02
1.67480000E-01	3.03470000E-01	2.49173482E-02
1.67990000E-01	3.31594286E-01	2.50109072E-02
1.68490000E-01	3.30779286E-01	2.50648902E-02
1.69000000E-01	3.26030714E-01	2.51782530E-02
1.69510000E-01	3.10085714E-01	2.51278329E-02
1.70010000E-01	2.94557143E-01	2.52379992E-02
1.70520000E-01	3.45535714E-01	2.51606099E-02
1.71030000E-01	2.83093571E-01	2.52367283E-02
1.71530000E-01	3.17325000E-01	2.53136764E-02
1.72040000E-01	2.67375714E-01	2.53276173E-02
1.72550000E-01	2.97750000E-01	2.50397271E-02
1.73050000E-01	2.87743571E-01	2.53889482E-02
1.73560000E-01	2.75977143E-01	2.54638242E-02
1.74070000E-01	2.54890714E-01	2.52572414E-02
1.74570000E-01	2.95745000E-01	2.54302106E-02
1.75080000E-01	2.71166429E-01	2.52217044E-02
1.75590000E-01	3.12072143E-01	2.53790163E-02
1.76100000E-01	2.72340000E-01	2.51570894E-02
1.76600000E-01	2.52088571E-01	2.53049781E-02
1.77110000E-01	2.92292143E-01	2.55520775E-02
1.77620000E-01	2.68317143E-01	2.52551253E-02
1.78120000E-01	2.80992857E-01	2.51922596E-02
1.78630000E-01	2.77522143E-01	2.53757672E-02
1.79140000E-01	2.46112143E-01	2.52225435E-02
1.79640000E-01	2.64302857E-01	2.50081012E-02
1.80150000E-01	2.68707143E-01	2.51417102E-02
1.80660000E-01	2.58769286E-01	2.52018578E-02
1.81160000E-01	2.79182857E-01	2.49185691E-02
1.81670000E-01	2.27942143E-01	2.53078619E-02
1.82180000E-01	2.60297143E-01	2.57129840E-02
1.82680000E-01	2.21217857E-01	2.55067161E-02
1.83190000E-01	2.26978571E-01	2.55774309E-02
1.83700000E-01	2.35154286E-01	2.58585594E-02
1.84200000E-01	2.18994286E-01	2.58953200E-02
1.84710000E-01	2.32500000E-01	2.58535410E-02
1.85220000E-01	2.56150000E-01	2.60172571E-02
1.85720000E-01	2.12621429E-01	2.61430378E-02
1.86230000E-01	2.18371429E-01	2.62846832E-02
1.86740000E-01	2.37582857E-01	2.62980875E-02
1.87240000E-01	2.18252143E-01	2.64292799E-02
1.87750000E-01	2.06166429E-01	2.65941880E-02
1.88260000E-01	2.33142143E-01	2.64998525E-02
1.88760000E-01	2.36495714E-01	2.64799637E-02
1.89270000E-01	2.18226429E-01	2.67946922E-02
1.89780000E-01	2.57927857E-01	2.66262042E-02
1.90280000E-01	2.23108571E-01	2.65380109E-02
1.90790000E-01	2.15598571E-01	2.67729973E-02
1.91300000E-01	2.40571429E-01	2.71374558E-02
1.91800000E-01	2.46005714E-01	2.68218285E-02
1.92310000E-01	2.58851429E-01	2.66696600E-02
1.92820000E-01	2.27752143E-01	2.70644831E-02
1.93320000E-01	2.16927143E-01	2.67970591E-02
1.93830000E-01	2.26703571E-01	2.67524740E-02
1.94340000E-01	2.41520000E-01	2.70473576E-02
1.94840000E-01	2.33972857E-01	2.70085275E-02
1.95350000E-01	2.25067857E-01	2.69552504E-02
1.95860000E-01	1.86128571E-01	2.70953293E-02
1.96360000E-01	2.23030714E-01	2.73628245E-02
1.96870000E-01	2.05857143E-01	2.70821978E-02
1.97380000E-01	2.08436429E-01	2.70150892E-02
1.97880000E-01	2.34862143E-01	2.71306642E-02
1.98390000E-01	2.10644286E-01	2.72672437E-02
1.98900000E-01	2.28010000E-01	2.71303741E-02
1.99400000E-01	1.72689286E-01	2.70448936E-02
1.99910000E-01	1.87767143E-01	2.75588470E-02
2.00420000E-01	1.70747857E-01	2.71249474E-02
2.00920000E-01	1.48913571E-01	2.69391707E-02
2.01430000E-01	1.73092857E-01	2.71566052E-02
2.01940000E-01	1.85847857E-01	2.76537355E-02
2.02440000E-01	1.93864286E-01	2.71449942E-02
2.02950000E-01	1.58989286E-01	2.71689258E-02
2.03460000E-01	1.34325714E-01	2.73988671E-02
2.03960000E-01	2.15295000E-01	2.74903074E-02
2.04470000E-01	1.51960000E-01	2.71883159E-02
2.04980000E-01	1.81407857E-01	2.70356768E-02
2.05480000E-01	1.65586429E-01	2.72570545E-02
2.05990000E-01	2.05327143E-01	2.73093481E-02
2.06500000E-01	1.91745714E-01	2.72085409E-02
2.07000000E-01	1.40022143E-01	2.76434784E-02
2.07510000E-01	1.23292143E-01	2.72338444E-02
2.08020000E-01	1.71098571E-01	2.71927157E-02
2.08520000E-01	1.76018571E-01	2.75428836E-02
2.09030000E-01	1.62359286E-01	2.72362668E-02
2.09540000E-01	1.70857857E-01	2.70830629E-02
2.10040000E-01	1.06869286E-01	2.70557651E-02
2.10550000E-01	1.45530000E-01	2.73296881E-02
2.11060000E-01	1.37673571E-01	2.70673931E-02
2.11560000E-01	1.65357143E-01	2.70852998E-02
2.12070000E-01	1.40867857E-01	2.73026371E-02
2.12580000E-01	1.69798571E-01	2.73826065E-02
2.13080000E-01	1.51705000E-01	2.72712340E-02
2.13590000E-01	1.53358571E-01	2.71496093E-02
2.14100000E-01	1.41162143E-01	2.72544795E-02
2.14600000E-01	1.54629286E-01	2.70972168E-02
2.15110000E-01	1.28937857E-01	2.69242082E-02
2.15620000E-01	1.76925000E-01	2.71584156E-02
2.16120000E-01	9.75350000E-02	2.72363529E-02
2.16630000E-01	1.60549286E-01	2.68350741E-02
2.17140000E-01	1.72166429E-01	2.68545825E-02
2.17640000E-01	1.34747857E-01	2.73217578E-02
2.18150000E-01	1.44431429E-01	2.69289446E-02
2.18660000E-01	1.37711429E-01	2.66916150E-02
2.19160000E-01	1.53995000E-01	2.71395723E-02
2.19670000E-01	1.72064286E-01	2.70236249E-02
2.20180000E-01	1.13071429E-01	2.68991358E-02
2.20680000E-01	1.63280000E-01	2.68460826E-02
2.21190000E-01	1.32672857E-01	2.70036754E-02
2.21700000E-01	1.26263571E-01	2.66894868E-02
2.22200000E-01	1.25507857E-01	2.65528531E-02
2.22710000E-01	1.50380714E-01	2.66396958E-02
2.23220000E-01	1.64846429E-01	2.67885546E-02
2.23720000E-01	1.30813571E-01	2.64842276E-02
2.24230000E-01	1.40157857E-01	2.63277041E-02
2.24740000E-01	1.30076429E-01	2.63580159E-02
2.25240000E-01	1.90650714E-01	2.62290069E-02
2.25750000E-01	1.38672857E-01	2.59489285E-02
2.26260000E-01	1.18499286E-01	2.60310170E-02
2.26760000E-01	1.61411429E-01	2.60552667E-02
2.27270000E-01	1.42922143E-01	2.60085527E-02
2.27780000E-01	1.21072143E-01	2.60052514E-02
2.28280000E-01	1.22570000E-01	2.58818921E-02
2.28790000E-01	1.40721429E-01	2.57518579E-02
2.29300000E-01	1.14464286E-01	2.54313564E-02
2.29800000E-01	1.21763571E-01	2.56558902E-02
2.30310000E-01	1.51676429E-01	2.57813329E-02
2.30820000E-01	1.52165000E-01	2.51135981E-02
2.31320000E-01	1.17165714E-01	2.53969244E-02
2.31830000E-01	1.63470714E-01	2.54111019E-02
2.32340000E-01	1.20937857E-01	2.51339968E-02
2.32840000E-01	1.25628571E-01	2.51870932E-02
2.33350000E-01	9.00035714E-02	2.52279546E-02
2.33860000E-01	1.22696429E-01	2.51930442E-02
2.34360000E-01	1.15809286E-01	2.48840022E-02
2.34870000E-01	1.49686429E-01	2.47703906E-02
2.35380000E-01	1.52000000E-01	2.47436286E-02
2.35880000E-01	7.34707143E-02	2.44659560E-02
2.36390000E-01	1.31601429E-01	2.46127148E-02
2.36900000E-01	1.30187857E-01	2.46977721E-02
2.37400000E-01	1.19897143E-01	2.46723386E-02
2.37910000E-01	1.02977143E-01	2.43450622E-02
2.38420000E-01	9.53978571E-02	2.44121402E-02
2.38920000E-01	7.66700000E-02	2.46048590E-02
2.39430000E-01	1.17529286E-01	2.44899691E-02
2.39940000E-01	1.11759286E-01	2.42064895E-02
2.40440000E-01	8.17042857E-02	2.43803686E-02
2.40950000E-01	1.44258571E-01	2.43539036E-02
2.41450000E-01	1.25287857E-01	2.40446577E-02
2.41960000E-01	1.09730714E-01	2.40309428E-02
2.42470000E-01	9.42271429E-02	2.42656962E-02
2.42970000E-01	5.50664286E-02	2.38373108E-02
2.43480000E-01	1.18057857E-01	2.39079237E-02
2.43990000E-01	1.12505714E-01	2.40297154E-02
2.44490000E-01	9.83157143E-02	2.38660693E-02
2.45000000E-01	1.23557143E-01	2.39549527E-02
2.45510000E-01	1.04050000E-01	2.37066184E-02
2.46010000E-01	7.79521429E-02	2.38076880E-02
2.46520000E-01	1.01737857E-01	2.37049745E-02
2.47030000E-01	7.04992857E-02	2.34660759E-02
2.47530000E-01	1.01858571E-01	2.36344694E-02
2.48040000E-01	1.01426429E-01	2.37191685E-02
2.48550000E-01	9.60642857E-02	2.33060332E-02
2.49050000E-01	9.28721429E-02	2.35533169E-02
2.49560000E-01	7.11028571E-02	2.34166209E-02
2.50070000E-01	1.03675714E-01	2.31445319E-02
2.50570000E-01	1.09865714E-01	2.33607291E-02
2.51080000E-01	8.95978571E-02	2.32999823E-02
2.51590000E-01	1.03935000E-01	2.33573164E-02
2.52090000E-01	7.01114286E-02	2.30837276E-02
2.52600000E-01	8.22800000E-02	2.31971255E-02
2.53110000E-01	9.29000000E-02	2.31266619E-02
2.53610000E-01	1.11980000E-01	2.30222061E-02
2.54120000E-01	9.44550000E-02	2.29885580E-02
2.54630000E-01	1.16097857E-01	2.29407249E-02
2.55130000E-01	1.09314286E-01	2.29056610E-02
2.55640000E-01	1.06017143E-01	2.27130188E-02
2.56150000E-01	1.04166429E-01	2.25785338E-02
2.56650000E-01	8.00392857E-02	2.25296666E-02
2.57160000E-01	7.39785714E-02	2.26847163E-02
2.57670000E-01	1.08085000E-01	2.23984064E-02
2.58170000E-01	9.88850000E-02	2.24227417E-02
2.58680000E-01	1.17934286E-01	2.25872774E-02
2.59190000E-01	1.14655714E-01	2.23764362E-02
2.59690000E-01	7.02214286E-02	2.24130022E-02
2.60200000E-01	8.39435714E-02	2.22010741E-02
2.60710000E-01	9.89514286E-02	2.22856261E-02
2.61210000E-01	1.35557857E-01	2.23176097E-02
2.61720000E-01	1.03086429E-01	2.22097053E-02
2.62230000E-01	9.76271429E-02	2.21038339E-02
2.62730000E-01	8.63707143E-02	2.20677215E-02
2.63240000E-01	9.90650000E-02	2.20732732E-02
2.63750000E-01	7.64985714E-02	2.20518098E-02
2.64250000E-01	7.67764286E-02	2.19958611E-02
2.64760000E-01	7.79464286E-02	2.20244988E-02
2.65270000E-01	8.56592857E-02	2.20363230E-02
2.65770000E-01	1.06416429E-01	2.20255827E-02
2.66280000E-01	1.11956429E-01	2.19300513E-02
2.66790000E-01	1.00870714E-01	2.19025617E-02
2.67290000E-01	6.55271429E-02	2.17283904E-02
2.67800000E-01	8.79857143E-02	2.20227122E-02
2.68310000E-01	1.15857857E-01	2.17719601E-02
2.68810000E-01	9.00528571E-02	2.17404117E-02
2.69320000E-01	1.01865714E-01	2.17581537E-02
2.69830000E-01	8.91878571E-02	2.16509991E-02
2.70330000E-01	9.87778571E-02	2.16567525E-02
2.70840000E-01	8.80421429E-02	2.16787148E-02
2.71340000E-01	1.03485714E-01	2.14607007E-02
2.71850000E-01	9.96142857E-02	2.14506416E-02
2.72360000E-01	1.11293571E-01	2.15054622E-02
2.72860000E-01	8.42028571E-02	2.15354855E-02
2.73370000E-01	9.57421429E-02	2.15224831E-02
2.73880000E-01	8.97035714E-02	2.13223271E-02
2.74380000E-01	1.06790000E-01	2.14201337E-02
2.74890000E-01	1.08640000E-01	2.13907717E-02
2.75400000E-01	9.09864286E-02	2.12825794E-02
2.75900000E-01	6.74342857E-02	2.12199000E-02
2.76410000E-01	6.80521429E-02	2.12257025E-02
2.76920000E-01	1.03938571E-01	2.12756717E-02
2.77420000E-01	8.95742857E-02	2.11474835E-02
2.77930000E-01	1.33577143E-01	2.11644259E-02
2.78440000E-01	1.04581429E-01	2.12038103E-02
2.78940000E-01	8.74550000E-02	2.10596033E-02
2.79450000E-01	1.15221429E-01	2.11350228E-02
2.79960000E-01	6.99421429E-02	2.12579411E-02
2.80460000E-01	6.11942857E-02	2.10422248E-02
2.80970000E-01	9.27735714E-02	2.09406760E-02
2.81480000E-01	9.71450000E-02	2.10361755E-02
2.81980000E-01	1.10103571E-01	2.10489928E-02
2.82490000E-01	9.87928571E-02	2.09008423E-02
2.83000000E-01	1.04390000E-01	2.09569412E-02
2.83500000E-01	1.12839286E-01	2.08985604E-02
2.84010000E-01	8.16935714E-02	2.08795654E-02
2.84520000E-01	1.08842143E-01	2.09324831E-02
2.85020000E-01	1.01720714E-01	2.09474921E-02
2.85530000E-01	7.60421429E-02	2.08839136E-02
2.86040000E-01	1.01369286E-01	2.07843124E-02
2.86540000E-01	4.96921429E-02	2.07874816E-02
2.87050000E-01	1.08875714E-01	2.09142791E-02
2.87560000E-01	1.11021429E-01	2.07151550E-02
2.88060000E-01	8.65828571E-02	2.08286064E-02
2.88570000E-01	1.12327143E-01	2.08470628E-02
2.89080000E-01	1.08426429E-01	2.09835204E-02
2.89580000E-01	7.00414286E-02	2.07816227E-02
2.90090000E-01	1.09507143E-01	2.07157567E-02
2.90590000E-01	6.11142857E-02	2.07361961E-02
2.91100000E-01	1.10305000E-01	2.08344327E-02
2.91610000E-01	5.48628571E-02	2.09505494E-02
2.92110000E-01	6.16471429E-02	2.08931828E-02
2.92620000E-01	1.09057143E-01	2.09052480E-02
2.93130000E-01	7.19578571E-02	2.07204876E-02
2.93630000E-01	8.01978571E-02	2.07307369E-02
2.94140000E-01	9.24257143E-02	2.08445506E-02
2.94650000E-01	3.76821429E-02	2.07305570E-02
2.95150000E-01	9.31328571E-02	2.08727948E-02
2.95660000E-01	7.55821429E-02	2.08108971E-02
2.96170000E-01	9.22357143E-02	2.07957110E-02
2.96670000E-01	7.57807143E-02	2.06499859E-02
2.97180000E-01	6.89735714E-02	2.06721658E-02
2.97690000E-01	8.41435714E-02	2.08791062E-02
2.98190000E-01	1.08865714E-01	2.07153227E-02
2.98700000E-01	8.47814286E-02	2.06683895E-02
2.99210000E-01	1.00927143E-01	2.07626604E-02
2.99710000E-01	8.39800000E-02	2.08486267E-02
3.00220000E-01	5.91614286E-02	2.06925738E-02
3.00730000E-01	1.06205000E-01	2.05550018E-02
3.01230000E-01	1.00011429E-01	2.06775394E-02
3.01740000E-01	9.92650000E-02	2.06776397E-02
3.02250000E-01	7.63757143E-02	2.06322238E-02
3.02750000E-01	7.43542857E-02	2.05511163E-02
3.03260000E-01	9.71278571E-02	2.06553288E-02
3.03770000E-01	6.98678571E-02	2.05861927E-02
3.04270000E-01	1.06642143E-01	2.05122990E-02
3.04780000E-01	1.09647143E-01	2.04639616E-02
3.05290000E-01	7.86357143E-02	2.05889190E-02
3.05790000E-01	6.43771429E-02	2.03768810E-02
3.06300000E-01	1.06992857E-01	2.02162675E-02
3.06800000E-01	9.38850000E-02	2.04773106E-02
3.07310000E-01	7.77621429E-02	2.05634037E-02
3.07820000E-01	9.17792857E-02	2.04894772E-02
3.08320000E-01	7.05278571E-02	2.06823678E-02
3.08830000E-01	1.13737143E-01	2.07521112E-02
3.09340000E-01	8.71564286E-02	2.07171834E-02
3.09840000E-01	7.53000000E-02	2.07384882E-02
3.10350000E-01	1.01486429E-01	2.09233142E-02
3.10860000E-01	1.02675714E-01	2.09169741E-02
3.11360000E-01	1.19320000E-01	2.09306525E-02
3.11870000E-01	9.15292857E-02	2.10904281E-02
3.12380000E-01	1.03457143E-01	2.13341799E-02
3.12880000E-01	5.88885714E-02	2.13627578E-02
3.13390000E-01	6.35828571E-02	2.13928487E-02
3.13900000E-01	5.15235714E-02	2.16127653E-02
3.14400000E-01	8.56428571E-02	2.16972030E-02
3.14910000E-01	7.98164286E-02	2.16957915E-02
3.15420000E-01	9.07221429E-02	2.17665757E-02
3.15920000E-01	8.27707143E-02	2.19916237E-02
3.16430000E-01	1.15595000E-01	2.19534205E-02
3.16940000E-01	8.94885714E-02	2.18682135E-02
3.17440000E-01	1.09769286E-01	2.19453062E-02
3.17950000E-01	4.84228571E-02	2.20369030E-02
3.18450000E-01	1.03453571E-01	2.19356185E-02
3.18960000E-01	8.82178571E-02	2.20605910E-02
3.19470000E-01	8.35071429E-02	2.22103825E-02
3.19970000E-01	8.95478571E-02	2.20885815E-02
3.20480000E-01	7.91221429E-02	2.21103144E-02
3.20990000E-01	6.11271429E-02	2.26828231E-02
3.21490000E-01	7.32378571E-02	2.20327278E-02
3.22000000E-01	8.33928571E-02	2.20874404E-02
3.22510000E-01	9.19978571E-02	2.19446397E-02
3.23010000E-01	7.24314286E-02	2.22708747E-02
3.23520000E-01	9.30064286E-02	2.21052042E-02
3.24030000E-01	8.95928571E-02	2.20694366E-02
3.24530000E-01	3.49435714E-02	2.19429119E-02
3.25040000E-01	1.10617857E-01	2.22927918E-02
3.25550000E-01	7.77564286E-02	2.20739925E-02
3.26050000E-01	9.80057143E-02	2.21389045E-02
3.26560000E-01	8.45971429E-02	2.21631480E-02
3.27070000E-01	7.88285714E-02	2.21803109E-02
3.27570000E-01	9.58335714E-02	2.21190621E-02
3.28080000E-01	7.94192857E-02	2.22207603E-02
3.28590000E-01	1.02220714E-01	2.24443524E-02
3.29090000E-01	1.07960000E-01	2.22729035E-02
3.29600000E-01	5.03085714E-02	2.22989660E-02
3.30100000E-01	7.43942857E-02	2.23978699E-02
3.30610000E-01	9.00178571E-02	2.23150686E-02
3.31120000E-01	7.84192857E-02	2.23246499E-02
3.31620000E-01	5.65950000E-02	2.24968850E-02
3.32130000E-01	3.52828571E-02	2.25175465E-02
3.32640000E-01	5.98664286E-02	2.23180752E-02
3.33140000E-01	6.93692857E-02	2.23640418E-02
3.33650000E-01	6.21114286E-02	2.26546060E-02
3.34160000E-01	7.89871429E-02	2.25677551E-02
3.34660000E-01	8.07235714E-02	2.24235471E-02
3.35170000E-01	1.00587857E-01	2.25770726E-02
3.35680000E-01	8.46271429E-02	2.25752311E-02
3.36180000E-01	5.79835714E-02	2.27469403E-02
3.36690000E-01	8.65100000E-02	2.25091822E-02
3.37200000E-01	8.26557143E-02	2.25603979E-02
3.37700000E-01	8.53150000E-02	2.28423477E-02
3.38210000E-01	8.76214286E-02	2.25649725E-02
3.38720000E-01	9.20992857E-02	2.27271963E-02
3.39220000E-01	6.16185714E-02	2.28503499E-02
3.39730000E-01	6.63371429E-02	2.26786190E-02
3.40230000E-01	7.60292857E-02	2.26030319E-02
3.40740000E-01	7.48342857E-02	2.28133428E-02
3.41250000E-01	6.78428571E-02	2.27835556E-02
3.41750000E-01	8.60828571E-02	2.25917586E-02
3.42260000E-01	7.09064286E-02	2.28296025E-02
3.42770000E-01	1.00182857E-01	2.29405397E-02
3.43270000E-01	4.86842857E-02	2.27822721E-02
3.43780000E-01	9.15892857E-02	2.26130110E-02
3.44290000E-01	9.69985714E-02	2.26870472E-02
3.44790000E-01	9.25142857E-02	2.30535178E-02
3.45300000E-01	4.33935714E-02	2.27527560E-02
3.45810000E-01	7.87714286E-02	2.27367316E-02
3.46310000E-01	7.09528571E-02	2.29124818E-02
3.46820000E-01	4.57900000E-02	2.29688082E-02
3.47330000E-01	6.43621429E-02	2.28522584E-02
3.47830000E-01	8.80214286E-02	2.29821699E-02
3.48340000E-01	2.99292857E-02	2.31546649E-02
3.48840000E-01	5.77221429E-02	2.27096273E-02
3.49350000E-01	7.46900000E-02	2.30265588E-02
3.49860000E-01	6.83285714E-02	2.29447528E-02
3.50360000E-01	8.05678571E-02	2.30707716E-02
3.50870000E-01	8.27221429E-02	2.26536340E-02
3.51380000E-01	6.79742857E-02	2.29851496E-02
3.51880000E-01	8.30107143E-02	2.30791294E-02
3.52390000E-01	7.91471429E-02	2.27351622E-02
3.52900000E-01	5.15700000E-02	2.29648415E-02
3.53400000E-01	5.94242857E-02	2.29473518E-02
3.53910000E-01	5.25385714E-02	2.30645549E-02
3.54420000E-01	4.55800000E-02	2.26145659E-02
3.54920000E-01	6.43850000E-02	2.24372472E-02
3.55430000E-01	8.32892857E-02	2.22173765E-02
3.55940000E-01	9.74614286E-02	2.20942789E-02
3.56440000E-01	1.01895000E-01	2.18686125E-02
3.56950000E-01	4.35021429E-02	2.16544130E-02
3.57450000E-01	6.12778571E-02	2.15552216E-02
3.57960000E-01	7.06971429E-02	2.12950051E-02
3.58470000E-01	5.83428571E-02	2.16453971E-02
3.58970000E-01	7.47571429E-02	2.18713320E-02
3.59480000E-01	6.24178571E-02	2.18954226E-02
3.59990000E-01	6.52335714E-02	2.17229455E-02
3.60490000E-01	4.92685714E-02	2.19380233E-02
3.61000000E-01	2.67971429E-02	2.21434403E-02
3.61510000E-01	4.42807143E-02	2.19719179E-02
3.62010000E-01	6.36114286E-02	2.22453646E-02
3.62520000E-01	6.25278571E-02	2.23668456E-02
3.63030000E-01	3.77100000E-02	2.21567141E-02
3.63530000E-01	6.41150000E-02	2.20341058E-02
3.64040000E-01	6.47642857E-02	2.25469973E-02
3.64550000E-01	4.29242857E-02	2.25814780E-02
3.65050000E-01	4.72714286E-02	2.24838023E-02
3.65560000E-01	3.97757143E-02	2.24155637E-02
3.66060000E-01	5.03035714E-02	2.26083261E-02
3.66570000E-01	6.44857143E-02	2.26558684E-02
3.67080000E-01	5.55164286E-02	2.25196707E-02
3.67580000E-01	9.99857143E-02	2.28074936E-02
3.68090000E-01	6.38164286E-02	2.28085162E-02
3.68600000E-01	9.39007143E-02	2.30318801E-02
3.69100000E-01	1.91707143E-02	2.30716562E-02
3.69610000E-01	6.52792857E-02	2.33789098E-02
3.70120000E-01	8.01285714E-02	2.35815816E-02
3.70620000E-01	6.38050000E-02	2.35481143E-02
3.71130000E-01	6.00078571E-02	2.36022617E-02
3.71640000E-01	4.88957143E-02	2.38211548E-02
3.72140000E-01	8.92871429E-02	2.36055902E-02
3.72650000E-01	6.88857143E-02	2.37772148E-02
3.73150000E-01	5.71221429E-02	2.35720002E-02
3.73660000E-01	8.08071429E-02	2.37033086E-02
3.74170000E-01	8.24400000E-02	2.37401005E-02
3.74670000E-01	4.92921429E-02	2.37146963E-02
3.75180000E-01	5.87257143E-02	2.40236887E-02
3.75690000E-01	4.51442857E-02	2.42044967E-02
3.76190000E-01	3.63957143E-02	2.40028232E-02
3.76700000E-01	7.79535714E-02	2.44038086E-02
3.77210000E-01	2.57535714E-02	2.44438537E-02
3.77710000E-01	6.43057143E-02	2.45243919E-02
3.78220000E-01	7.57314286E-02	2.45447942E-02
3.78730000E-01	7.29414286E-02	2.48331369E-02
3.79230000E-01	7.88992857E-02	2.48929490E-02
3.79740000E-01	2.17642857E-02	2.47144015E-02
3.80240000E-01	7.24471429E-02	2.52062039E-02
3.80750000E-01	7.18171429E-02	2.49688276E-02
3.81260000E-01	9.56385714E-02	2.51113864E-02
3.81760000E-01	1.01394286E-01	2.52887539E-02
3.82270000E-01	1.04667857E-01	2.53433844E-02
3.82780000E-01	4.85228571E-02	2.56249864E-02
3.83280000E-01	4.89214286E-02	2.56240736E-02
3.83790000E-01	4.86400000E-02	2.56466787E-02
3.84300000E-01	4.76657143E-02	2.58635127E-02
3.84800000E-01	7.98221429E-02	2.60655926E-02
3.85310000E-01	6.08414286E-02	2.56962914E-02
3.85820000E-01	4.71528571E-02	2.62998061E-02
3.86320000E-01	4.79371429E-02	2.61067914E-02
3.86830000E-01	5.96535714E-02	2.65506020E-02
3.87330000E-01	7.31271429E-02	2.63389761E-02
3.87840000E-01	6.20321429E-02	2.63642296E-02
3.88350000E-01	7.74785714E-02	2.66434368E-02
3.88850000E-01	5.72192857E-02	2.66377869E-02
3.89360000E-01	7.20328571E-02	2.71082612E-02
3.89870000E-01	6.73778571E-02	2.68540696E-02
3.90370000E-01	5.53728571E-02	2.73459136E-02
3.90880000E-01	8.86135714E-02	2.72353474E-02
3.91390000E-01	8.66585714E-02	2.73315790E-02
3.91890000E-01	8.82021429E-02	2.75434005E-02
3.92400000E-01	1.05783571E-01	2.75896693E-02
3.92900000E-01	8.27507143E-02	2.75316935E-02
3.93410000E-01	2.43192857E-02	2.78878714E-02
3.93920000E-01	8.96542857E-02	2.80521840E-02
3.94420000E-01	8.70571429E-02	2.79780977E-02
3.94930000E-01	8.23271429E-02	2.82445845E-02
3.95440000E-01	1.25534286E-01	2.83323910E-02
3.95940000E-01	6.40071429E-02	2.81165824E-02
3.96450000E-01	7.83192857E-02	3.04225260E-02
3.96960000E-01	5.22792857E-02	2.90577967E-02
3.97460000E-01	4.62635714E-02	2.88474744E-02
3.97970000E-01	8.34885714E-02	2.87852450E-02
3.98470000E-01	7.30600000E-02	2.91525504E-02
3.98980000E-01	3.40592857E-02	2.92079281E-02
3.99490000E-01	7.88642857E-02	2.93790052E-02
3.99990000E-01	3.93842857E-02	2.93769906E-02
4.00500000E-01	1.11631429E-01	2.95938852E-02
4.01010000E-01	1.14667857E-01	3.00113174E-02
4.01510000E-01	6.39471429E-02	2.96487669E-02
4.02020000E-01	4.67000000E-02	2.99446274E-02
4.02530000E-01	1.72864286E-02	3.01536899E-02
4.03030000E-01	6.97921429E-02	3.02733383E-02
4.03540000E-01	1.29344286E-01	2.99572272E-02
4.04050000E-01	2.01185714E-02	3.01401305E-02
4.04550000E-01	5.92064286E-02	3.07766112E-02
4.05060000E-01	3.03685714E-02	3.05269867E-02
4.05560000E-01	7.98578571E-02	3.02471709E-02
4.06070000E-01	1.08035000E-01	3.07177566E-02
4.06580000E-01	9.30142857E-02	3.08748171E-02
4.07080000E-01	1.01482857E-01	3.04904136E-02
4.07590000E-01	7.56428571E-02	3.10833585E-02
4.08100000E-01	8.40750000E-02	3.14121463E-02
4.08600000E-01	9.19942857E-02	3.10781493E-02
4.09110000E-01	9.11621429E-02	3.07631539E-02
4.09620000E-01	3.97835714E-02	3.10595322E-02
4.10120000E-01	6.06778571E-02	3.18428663E-02
4.10630000E-01	2.94264286E-02	3.13426013E-02
4.11130000E-01	4.50950000E-02	3.13662937E-02
4.11640000E-01	2.87842857E-02	3.15523405E-02
4.12150000E-01	9.18057143E-02	3.16664076E-02
4.12650000E-01	5.51035714E-02	3.10896415E-02
4.13160000E-01	4.47285714E-02	3.17852103E-02
4.13670000E-01	3.60592857E-02	3.20282134E-02
4.14170000E-01	6.87085714E-02	3.18906472E-02
4.14680000E-01	5.39050000E-02	3.20608269E-02
4.15180000E-01	1.42207143E-02	3.26339889E-02
4.15690000E-01	9.88535714E-02	3.28079157E-02
4.16200000E-01	8.05292857E-02	3.20869175E-02
4.16700000E-01	8.62807143E-02	3.23557867E-02
4.17210000E-01	4.42307143E-02	3.33294927E-02
4.17720000E-01	8.04721429E-02	3.24052713E-02
4.18220000E-01	8.92107143E-02	3.26619947E-02
4.18730000E-01	3.76142857E-02	3.26955541E-02
4.19240000E-01	1.22766429E-01	3.33883194E-02
4.19740000E-01	1.22322857E-01	3.32802204E-02
4.20250000E-01	6.97050000E-02	3.29908139E-02
4.20750000E-01	5.06471429E-02	3.39005723E-02
4.21260000E-01	3.88114286E-02	3.35930606E-02
4.21770000E-01	1.03400000E-01	3.33226638E-02
4.22270000E-01	1.10115714E-01	3.37382070E-02
4.22780000E-01	7.12885714E-02	3.47211046E-02
4.23290000E-01	8.43442857E-02	3.43529298E-02
4.23790000E-01	5.24828571E-02	3.37102568E-02
4.24300000E-01	6.70650000E-02	3.44668838E-02
4.24810000E-01	8.44150000E-02	3.59217014E-02
4.25310000E-01	9.57450000E-02	3.46772730E-02
4.25820000E-01	5.32714286E-02	3.53896024E-02
4.26320000E-01	8.06928571E-03	3.60241179E-02
4.26830000E-01	1.25045000E-01	3.57612312E-02
4.27340000E-01	3.39150000E-02	3.54729906E-02
4.27840000E-01	7.25942857E-02	3.61882838E-02
4.28350000E-01	6.19178571E-02	3.69919883E-02
4.28860000E-01	1.29760714E-01	3.68829198E-02
4.29360000E-01	8.12835714E-02	3.62809665E-02
4.29870000E-01	6.21235714E-02	3.79880418E-02
4.30370000E-01	4.72428571E-02	3.83235363E-02
4.30880000E-01	7.18407143E-02	3.76227850E-02
4.31390000E-01	1.49785000E-01	3.81751665E-02
4.31890000E-01	7.58471429E-02	3.95357031E-02
4.32400000E-01	1.43542857E-02	3.85635793E-02
4.32910000E-01	7.20978571E-02	3.89573327E-02
4.33410000E-01	1.07582143E-01	3.94315306E-02
4.33920000E-01	7.70735714E-02	4.05031617E-02
4.34430000E-01	6.08264286E-02	3.96958499E-02
4.34930000E-01	5.39142857E-02	4.00945025E-02
4.35440000E-01	8.11285714E-02	4.11623505E-02
4.35940000E-01	5.79335714E-02	4.09984235E-02
4.36450000E-01	7.99535714E-02	4.11552863E-02
4.36960000E-01	1.02366429E-01	4.11980902E-02
4.37460000E-01	5.64750000E-02	4.32937544E-02
4.37970000E-01	4.45542857E-02	4.27578775E-02
4.38480000E-01	9.35335714E-02	4.27258107E-02
4.38980000E-01	1.18885714E-02	4.28284132E-02
4.39490000E-01	6.36300000E-02	4.37698070E-02
4.39990000E-01	1.00110000E-01	4.41147441E-02
