## Supplementary material for "Disordered proteins interact with the chemical environment to tune their protective function during drying": File S1: 10T Fit - 4.csv

q**2_data	ln(I(q))_data	error_data	q**2_fit	ln(I(q))_fit	normalized_residual
0.00012996	3.3680815803171136	0.917700910153773	0.00018036489999999998	3.3380001997675346	-0.024057841941971313
0.0001418481	3.3559045197954647	0.7368280762614219	0.00019432359999999998	3.332560910564795	0.022634085364306854
0.00015425640000000002	3.3163033718572885	0.634497518165148	0.0002085136	3.327031490648408	0.07013657115292384
0.00016692639999999997	3.4102261423139253	0.4449396472418077	0.0002235025	3.321190763221718	0.15843034905661174
0.00018036489999999998	3.329892579517804	0.337005300362623	0.00023901159999999998	3.3151473293651117	0.13271924159117224
0.00019432359999999998	3.3388561906572893	0.2781327361441201	0.00025472159999999995	3.3090256107684635	0.11151124790164231
0.0002085136	3.3398033716806346	0.18210016290045233	0.00027126089999999993	3.3025807386879067	0.45357210413411597
0.0002235025	3.340730306958332	0.12333207528080295	0.0002883204	3.2959331601774338	0.040601875876138505
0.00023901159999999998	3.3271511511921203	0.09044522620152677	0.00030555039999999995	3.289219142900524	0.49687281346969825
0.00025472159999999995	3.3166216076107284	0.06811866054054895	0.00032364009999999996	3.2821701261661005	-0.12024825290100419
0.00027126089999999993	3.3258853002443702	0.05138005918805945	0.00034224999999999994	3.2749184030017617	0.5316002181283005
0.0002883204	3.2976748584006557	0.04289698900945327	0.000361	3.2676120870445904	-0.23658082399525684
0.00030555039999999995	3.3064488250703663	0.03467624249659834	0.0003806401	3.2599589256563006	0.32346670311847925
0.00032364009999999996	3.2792304808353703	0.024446470196538405	0.00040080039999999996	3.2521030578380947	0.6435587476600222
0.00034224999999999994	3.285072684487815	0.019101349359496346	0.0004210704	3.2442044432006623	0.743541771637465
0.000361	3.2636667920144586	0.01667630944683346	0.0004422609	3.235947137158506	0.978790273420282
0.0003806401	3.2640572540868216	0.01267001639120736	0.0004639716	3.227487124686433	0.6690025082252145
0.00040080039999999996	3.2596704635857177	0.011758686794543623	0.0004857616	3.2189962113687396	0.2787748014077893
0.0004210704	3.2518854207743413	0.010330256976368109	0.0005085025	3.2101347606727164	0.8743231247098463
0.0004422609	3.2445255820369776	0.008764334006400901	0.0005317636000000001	3.2010706035467775	2.089316927030868
0.0004639716	3.2330980929548403	0.008387066116227826	0.0005550736000000001	3.1919873915488224	1.2876032646655726
0.0004857616	3.2212435909250043	0.008061630911099828	0.0005793649	3.182521796198933	-0.9675005563712876
0.0005085025	3.2165676201549886	0.007357530986506905	0.0006041764	3.1728534944191273	-0.6345974831689306
0.0005317636000000001	3.2152783904247553	0.0068002066580528115	0.0006295081	3.162982486209406	0.6405790341248171
0.0005550736000000001	3.200116885311872	0.00631366352209529	0.0006548481000000001	3.1531082437371545	1.3126643875404074
0.0005793649	3.1763715530173555	0.0063568368421869975	0.0006812100000000001	3.1428357973034826	-1.1902523791957336
0.0006041764	3.1689805903333657	0.006102930106848082	0.0007080921	3.1323606444398946	-0.4247842147220771
0.0006295081	3.166672281743472	0.0057600941296914645	0.0007349520999999999	3.121894103287382	-0.17178273598393393
0.0006548481000000001	3.160382900797383	0.005541901745243119	0.0007628644	3.1110175121998433	0.7038611386309968
0.0006812100000000001	3.1364049191255012	0.005402953432722222	0.0007912968999999999	3.099938214682389	-2.1921475065370126
0.0007080921	3.130088950537675	0.005347877401013814	0.0008196769	3.088879374849615	0.553602640050523
0.0007349520999999999	3.12094623454447	0.0055178347083755346	0.0008491395999999999	3.0773986391082095	-0.8252719410684939
0.0007628644	3.114660431085759	0.005175621562231643	0.0008791224999999999	3.065715196936889	-1.064202954327991
0.0007912968999999999	3.0887210597091155	0.005116970888055606	0.0009090225	3.054064058423853	-1.7962383772438564
0.0008196769	3.091703695728346	0.0051017113619135305	0.0009400356	3.0419791780285816	-0.7095234200260854
0.0008491395999999999	3.073106985730212	0.005200289946173709	0.0009715689	3.029691591203394	-0.42407327432966724
0.0008791224999999999	3.060371749416891	0.00502107938929002	0.0010029888999999999	3.017448154010097	0.06879042469467182
0.0009090225	3.044884345016193	0.005110520699232267	0.0010355524	3.0047591289609588	0.5246393673606982
0.0009400356	3.03842220239816	0.00501318988214749	0.0010686360999999998	2.9918673974819048	-1.2402095545119407
0.0009715689	3.027580581862688	0.00497793534393935	0.0011015760999999998	2.9790316616083468	-0.7791740605298907
0.0010029888999999999	3.017785447701208	0.004903206988590422	0.00113569	2.965738491905342	0.4728776109523138
0.0010355524	3.0073351985170174	0.00491017204640595	0.0011703240999999997	2.952242615772421	-0.6739266288605671
0.0010686360999999998	2.9856323693724334	0.005027398867222142	0.0012047840999999998	2.9388145812186015	-0.48691139451065857
0.0011015760999999998	2.975234515424632	0.004873296450773331	0.0012404484	2.9249172668617303	-2.2037158276110413
0.00113569	2.9680450673548306	0.004877742984794154	0.0012766328999999999	2.910817246074943	0.392184831277866
0.0011703240999999997	2.9489163467947805	0.004935654469188125	0.0013126129	2.896796912840862	0.5166209394735306
0.0012047840999999998	2.9363724720507145	0.0050155104099408165	0.0013498276	2.882295453830124	-0.1178883851687142
0.0012404484	2.914151914061499	0.004885091201573693	0.0013875625	2.8675912883894705	2.2845091912126727
0.0012766328999999999	2.912745656471161	0.0049170958242695986	0.0014250625	2.852978656475128	0.7618766413757427
0.0013126129	2.8993553714322355	0.004952293637150309	0.0014638276000000002	2.837873052810523	2.0181170965532096
0.0013498276	2.881705224447747	0.0050066796786868125
0.0013875625	2.8787674655580364	0.00489215679742278
0.0014250625	2.8566942779946594	0.004876933243185046
0.0014638276000000002	2.847673293258413	0.004856130729296093
0.0015031129	2.8261289390661024	0.004874837909175519
0.0015421329	2.8206947663980513	0.0049818942498803444
0.0015824484000000003	2.799814708493373	0.004988523572117825
