## Supplementary material for "Disordered proteins interact with the chemical environment to tune their protective function during drying": File S1: 100S - 4.csv

Q	I(Q)	Error
1.14000000E-02	4.03585650E+01	7.10116761E+01
1.19100000E-02	4.14687050E+01	5.66934795E+01
1.24200000E-02	4.01846300E+01	4.66522702E+01
1.29200000E-02	3.85152050E+01	3.61569625E+01
1.34300000E-02	3.53568150E+01	2.51263755E+01
1.39400000E-02	3.18834000E+01	2.07046499E+01
1.44400000E-02	3.39182800E+01	1.38133416E+01
1.49500000E-02	3.37335100E+01	9.31050566E+00
1.54600000E-02	3.56082950E+01	6.85173621E+00
1.59600000E-02	3.37080000E+01	4.94353253E+00
1.64700000E-02	3.18897250E+01	3.90815417E+00
1.69800000E-02	3.33952650E+01	3.08113508E+00
1.74800000E-02	3.38817800E+01	2.53788897E+00
1.79900000E-02	3.39002500E+01	1.77027228E+00
1.85000000E-02	3.25514200E+01	1.34271216E+00
1.90000000E-02	3.33977750E+01	1.13623409E+00
1.95100000E-02	3.28696050E+01	9.02379774E-01
2.00200000E-02	3.18240800E+01	8.32298444E-01
2.05200000E-02	3.20028650E+01	7.25495050E-01
2.10300000E-02	3.13102100E+01	6.20537482E-01
2.15400000E-02	3.02911500E+01	5.81584158E-01
2.20400000E-02	3.17387450E+01	5.52206506E-01
2.25500000E-02	3.06904250E+01	5.01502829E-01
2.30600000E-02	3.06759400E+01	4.65452617E-01
2.35600000E-02	2.92673500E+01	4.38263791E-01
2.40700000E-02	2.93166200E+01	4.24865629E-01
2.45800000E-02	2.86381300E+01	4.01117397E-01
2.50900000E-02	2.86197350E+01	3.67287836E-01
2.55900000E-02	2.82838250E+01	3.83231966E-01
2.61000000E-02	2.83021850E+01	3.52659123E-01
2.66100000E-02	2.79593950E+01	3.36584158E-01
2.71100000E-02	2.82337250E+01	3.39536775E-01
2.76200000E-02	2.76490900E+01	3.45742574E-01
2.81300000E-02	2.73158450E+01	3.21092645E-01
2.86300000E-02	2.71612400E+01	3.01304809E-01
2.91400000E-02	2.68724750E+01	3.16188119E-01
2.96500000E-02	2.68389950E+01	3.08422914E-01
3.01500000E-02	2.63415450E+01	3.05862801E-01
3.06600000E-02	2.60688000E+01	2.95335926E-01
3.11700000E-02	2.60914350E+01	2.83705799E-01
3.16700000E-02	2.54713150E+01	2.79837341E-01
3.21800000E-02	2.44903250E+01	2.88044554E-01
3.26900000E-02	2.40353000E+01	2.65685997E-01
3.31900000E-02	2.44076150E+01	2.72291372E-01
3.37000000E-02	2.43626200E+01	2.71573550E-01
3.42100000E-02	2.34407750E+01	2.67057992E-01
3.47100000E-02	2.32698700E+01	2.64533239E-01
3.52200000E-02	2.30719650E+01	2.50392504E-01
3.57300000E-02	2.32220050E+01	2.49034653E-01
3.62300000E-02	2.25496850E+01	2.54016973E-01
3.67400000E-02	2.19665900E+01	2.52977369E-01
3.72500000E-02	2.21464350E+01	2.38801273E-01
3.77500000E-02	2.18332750E+01	2.35809760E-01
3.82600000E-02	2.15657750E+01	2.35038897E-01
3.87700000E-02	2.08564900E+01	2.29748939E-01
3.92700000E-02	2.08663800E+01	2.42634371E-01
3.97800000E-02	2.00457200E+01	2.40661245E-01
4.02900000E-02	2.02021700E+01	2.26311881E-01
4.08000000E-02	2.01589050E+01	2.20420792E-01
4.13000000E-02	1.93436050E+01	2.31064356E-01
4.18100000E-02	1.88768050E+01	2.21750354E-01
4.23200000E-02	1.89907250E+01	2.19575672E-01
4.28200000E-02	1.86836300E+01	2.13016266E-01
4.33300000E-02	1.84536450E+01	2.08826025E-01
4.38400000E-02	1.80331650E+01	2.00519802E-01
4.43400000E-02	1.79231000E+01	2.12920792E-01
4.48500000E-02	1.76919900E+01	2.04798444E-01
4.53600000E-02	1.75178000E+01	2.11272984E-01
4.58600000E-02	1.68851800E+01	2.10477369E-01
4.63700000E-02	1.66855950E+01	1.99858557E-01
4.68800000E-02	1.64160850E+01	1.96308345E-01
4.73800000E-02	1.61666100E+01	1.95873409E-01
4.78900000E-02	1.59690450E+01	2.03352192E-01
4.84000000E-02	1.57197000E+01	1.95615276E-01
4.89000000E-02	1.54015850E+01	1.92397454E-01
4.94100000E-02	1.51246650E+01	1.92079208E-01
4.99200000E-02	1.52039650E+01	1.90781471E-01
5.04200000E-02	1.42530950E+01	1.83069307E-01
5.09300000E-02	1.41595900E+01	1.78755304E-01
5.14400000E-02	1.42298250E+01	1.80003536E-01
5.19400000E-02	1.40038550E+01	1.79653465E-01
5.24500000E-02	1.34752050E+01	1.72825318E-01
5.29600000E-02	1.34724050E+01	1.75445545E-01
5.34600000E-02	1.35692350E+01	1.71124470E-01
5.39700000E-02	1.29408200E+01	1.69791372E-01
5.44800000E-02	1.29361500E+01	1.65205092E-01
5.49800000E-02	1.27408150E+01	1.64038190E-01
5.54900000E-02	1.21063350E+01	1.62266620E-01
5.60000000E-02	1.19647750E+01	1.62227723E-01
5.65000000E-02	1.17188150E+01	1.67641443E-01
5.70100000E-02	1.15904250E+01	1.64533239E-01
5.75200000E-02	1.15131350E+01	1.59038190E-01
5.80300000E-02	1.10808400E+01	1.57609618E-01
5.85300000E-02	1.12619950E+01	1.58734088E-01
5.90400000E-02	1.09935800E+01	1.61707921E-01
5.95500000E-02	1.06711950E+01	1.52022631E-01
6.00500000E-02	1.03813200E+01	1.57896040E-01
6.05600000E-02	1.01771050E+01	1.51096181E-01
6.10700000E-02	9.74804500E+00	1.51821075E-01
6.15700000E-02	9.86101000E+00	1.48995757E-01
6.20800000E-02	9.71358500E+00	1.47142857E-01
6.25900000E-02	9.32165000E+00	1.50385431E-01
6.30900000E-02	9.60847000E+00	1.46234088E-01
6.36000000E-02	9.11859500E+00	1.44126591E-01
6.41100000E-02	8.93535500E+00	1.48560820E-01
6.46100000E-02	8.70185500E+00	1.44264498E-01
6.51200000E-02	8.47246000E+00	1.43995757E-01
6.56300000E-02	8.35474500E+00	1.38638614E-01
6.61300000E-02	8.33152500E+00	1.40155587E-01
6.66400000E-02	8.06237000E+00	1.35484441E-01
6.71500000E-02	8.05952500E+00	1.33599717E-01
6.76500000E-02	7.71293500E+00	1.38525460E-01
6.81600000E-02	7.71404500E+00	1.34391796E-01
6.86700000E-02	7.33344500E+00	1.32814710E-01
6.91700000E-02	7.32384000E+00	1.34816124E-01
6.96800000E-02	7.11621500E+00	1.31944837E-01
7.01900000E-02	6.95931000E+00	1.33175389E-01
7.06900000E-02	6.97076500E+00	1.30480905E-01
7.12000000E-02	6.68186000E+00	1.28840170E-01
7.17100000E-02	6.52565000E+00	1.29763083E-01
7.22100000E-02	6.52608000E+00	1.28589109E-01
7.27200000E-02	6.27713000E+00	1.26471004E-01
7.32300000E-02	6.24640000E+00	1.27277228E-01
7.37300000E-02	6.05017500E+00	1.24777228E-01
7.42400000E-02	6.11612000E+00	1.23772984E-01
7.47500000E-02	5.86214500E+00	1.23069307E-01
7.52600000E-02	5.74280500E+00	1.18868458E-01
7.57600000E-02	5.64679000E+00	1.18132956E-01
7.62700000E-02	5.47819000E+00	1.19908062E-01
7.67800000E-02	5.37448500E+00	1.18910891E-01
7.72800000E-02	5.18814000E+00	1.17174682E-01
7.77900000E-02	5.33989000E+00	1.18928571E-01
7.83000000E-02	5.05671000E+00	1.17818246E-01
7.88000000E-02	5.20279000E+00	1.17284300E-01
7.93100000E-02	4.88589500E+00	1.17291372E-01
7.98200000E-02	4.77681000E+00	1.22061528E-01
8.03200000E-02	4.79054500E+00	1.16400283E-01
8.08300000E-02	4.57588500E+00	1.16513437E-01
8.13400000E-02	4.51423500E+00	1.18203678E-01
8.18400000E-02	4.22810000E+00	1.17256011E-01
8.23500000E-02	4.10481000E+00	1.18369873E-01
8.28600000E-02	4.09508500E+00	1.17652051E-01
8.33600000E-02	4.12499500E+00	1.18571429E-01
8.38700000E-02	4.01178000E+00	1.19024045E-01
8.43800000E-02	3.86681500E+00	1.15243989E-01
8.48800000E-02	3.88991000E+00	1.17542433E-01
8.53900000E-02	3.82285500E+00	1.19929279E-01
8.59000000E-02	3.69423500E+00	1.15647100E-01
8.64000000E-02	3.79492500E+00	1.16205799E-01
8.69100000E-02	3.54185500E+00	1.16941301E-01
8.74200000E-02	3.56879500E+00	1.13433522E-01
8.79200000E-02	3.51181000E+00	1.13635078E-01
8.84300000E-02	3.59520500E+00	1.12581330E-01
8.89400000E-02	3.16942000E+00	1.15449081E-01
8.94400000E-02	3.12489500E+00	1.13645686E-01
8.99500000E-02	3.06977000E+00	1.15176803E-01
9.04600000E-02	3.06128500E+00	1.12446959E-01
9.09600000E-02	3.06242000E+00	1.14024045E-01
9.14700000E-02	2.84050500E+00	1.10261669E-01
9.19800000E-02	2.79378500E+00	1.09246818E-01
9.24800000E-02	2.77738500E+00	1.09183168E-01
9.29900000E-02	2.39330000E+00	1.07517680E-01
9.35000000E-02	2.68044000E+00	1.06994342E-01
9.40100000E-02	2.70524500E+00	1.13536068E-01
9.45100000E-02	2.51019000E+00	1.08596181E-01
9.50200000E-02	2.41124500E+00	1.07418670E-01
9.55300000E-02	2.52604500E+00	1.06966054E-01
9.60300000E-02	2.56675000E+00	1.13069307E-01
9.65400000E-02	2.19761500E+00	1.07408062E-01
9.70500000E-02	2.21973000E+00	1.07500000E-01
9.75500000E-02	2.31336000E+00	1.09356436E-01
9.80600000E-02	1.93321500E+00	1.06294201E-01
9.85700000E-02	1.91790000E+00	1.07404526E-01
9.90700000E-02	2.17640000E+00	1.07139321E-01
9.95800000E-02	2.07468000E+00	1.05951202E-01
1.00090000E-01	2.08675500E+00	1.05279349E-01
1.00590000E-01	1.61534000E+00	1.06778642E-01
1.01100000E-01	1.73490000E+00	1.06361386E-01
1.01610000E-01	1.95902500E+00	1.05753182E-01
1.02110000E-01	1.86503500E+00	1.05770863E-01
1.02620000E-01	1.74136500E+00	1.06566478E-01
1.03130000E-01	1.85159500E+00	1.08769448E-01
1.03630000E-01	1.81920500E+00	1.04087694E-01
1.04140000E-01	1.73559500E+00	1.04045262E-01
1.04650000E-01	1.74263000E+00	1.03242574E-01
1.05150000E-01	1.69449000E+00	1.01386139E-01
1.05660000E-01	1.66652500E+00	1.01382603E-01
1.06170000E-01	1.77495000E+00	1.03348656E-01
1.06670000E-01	1.62473000E+00	1.03055163E-01
1.07180000E-01	1.63686500E+00	9.76096181E-02
1.07690000E-01	1.40992500E+00	9.89745403E-02
1.08190000E-01	1.47651000E+00	9.91973126E-02
1.08700000E-01	1.58642000E+00	9.88932107E-02
1.09210000E-01	1.59445000E+00	9.91442716E-02
1.09710000E-01	1.49375500E+00	9.89462518E-02
1.10220000E-01	1.54320500E+00	9.63684583E-02
1.10730000E-01	1.18623000E+00	9.67538897E-02
1.11230000E-01	1.28197500E+00	9.51166902E-02
1.11740000E-01	1.39932000E+00	9.57178218E-02
1.12250000E-01	1.09907000E+00	9.44554455E-02
1.12750000E-01	1.21745000E+00	9.42326733E-02
1.13260000E-01	1.17765000E+00	9.32850071E-02
1.13770000E-01	1.18252000E+00	9.21110325E-02
1.14280000E-01	1.21459500E+00	9.30763791E-02
1.14780000E-01	1.16430500E+00	9.10289958E-02
1.15290000E-01	1.25366000E+00	9.11987270E-02
1.15800000E-01	1.14528000E+00	9.18705799E-02
1.16300000E-01	1.07475500E+00	9.04349364E-02
1.16810000E-01	1.10547000E+00	9.04915134E-02
1.17320000E-01	1.06168500E+00	8.88189533E-02
1.17820000E-01	1.17405000E+00	8.85219236E-02
1.18330000E-01	1.17807000E+00	8.84547383E-02
1.18840000E-01	1.04911500E+00	8.87694484E-02
1.19340000E-01	8.95935000E-01	8.81258840E-02
1.19850000E-01	1.12543000E+00	8.81082037E-02
1.20360000E-01	9.45260000E-01	8.77545969E-02
1.20860000E-01	1.08591000E+00	8.66018388E-02
1.21370000E-01	1.00506000E+00	8.64250354E-02
1.21880000E-01	9.54465000E-01	8.68528996E-02
1.22380000E-01	9.19615000E-01	8.68599717E-02
1.22890000E-01	9.06985000E-01	8.47949081E-02
1.23400000E-01	8.11025000E-01	8.56046676E-02
1.23900000E-01	8.94595000E-01	8.62517680E-02
1.24410000E-01	8.50910000E-01	8.44519095E-02
1.24920000E-01	9.24990000E-01	8.53783593E-02
1.25420000E-01	8.22470000E-01	8.50247525E-02
1.25930000E-01	8.32305000E-01	8.22135785E-02
1.26440000E-01	9.24755000E-01	8.26202263E-02
1.26940000E-01	8.96765000E-01	8.28253182E-02
1.27450000E-01	8.30935000E-01	8.31152758E-02
1.27960000E-01	7.58040000E-01	8.17963225E-02
1.28460000E-01	8.77210000E-01	8.39992928E-02
1.28970000E-01	8.01585000E-01	8.12376238E-02
1.29480000E-01	8.39145000E-01	8.14922207E-02
1.29980000E-01	8.45790000E-01	8.16796322E-02
1.30490000E-01	7.57640000E-01	7.97701556E-02
1.31000000E-01	8.54160000E-01	8.12517680E-02
1.31500000E-01	6.92045000E-01	8.12411598E-02
1.32010000E-01	7.70375000E-01	8.10431400E-02
1.32520000E-01	7.20405000E-01	7.94766620E-02
1.33020000E-01	7.85235000E-01	8.06930693E-02
1.33530000E-01	7.73375000E-01	7.90240453E-02
1.34040000E-01	6.11430000E-01	7.82956153E-02
1.34540000E-01	6.81740000E-01	7.91513437E-02
1.35050000E-01	6.76290000E-01	7.77934936E-02
1.35560000E-01	7.68740000E-01	7.92432815E-02
1.36060000E-01	7.93540000E-01	7.87588402E-02
1.36570000E-01	5.97070000E-01	7.72630835E-02
1.37080000E-01	7.40970000E-01	7.74611033E-02
1.37580000E-01	7.72135000E-01	7.79349364E-02
1.38090000E-01	6.65185000E-01	7.77545969E-02
1.38600000E-01	7.39045000E-01	7.72347949E-02
1.39110000E-01	6.06185000E-01	7.71534653E-02
1.39610000E-01	6.83285000E-01	7.68953324E-02
1.40120000E-01	6.41165000E-01	7.76520509E-02
1.40630000E-01	6.48430000E-01	7.74151344E-02
1.41130000E-01	7.53465000E-01	7.68316832E-02
1.41640000E-01	8.11700000E-01	7.53288543E-02
1.42150000E-01	6.35695000E-01	7.57708628E-02
1.42650000E-01	6.12975000E-01	7.51697313E-02
1.43160000E-01	6.56680000E-01	7.62376238E-02
1.43670000E-01	6.02035000E-01	7.50848656E-02
1.44170000E-01	6.99775000E-01	7.57850071E-02
1.44680000E-01	6.80240000E-01	7.46817539E-02
1.45190000E-01	4.69605000E-01	7.50601132E-02
1.45690000E-01	6.46660000E-01	7.51308345E-02
1.46200000E-01	4.20600000E-01	7.37553041E-02
1.46710000E-01	5.49685000E-01	7.43316832E-02
1.47210000E-01	6.04445000E-01	7.34688826E-02
1.47720000E-01	6.19195000E-01	7.32637907E-02
1.48230000E-01	5.90705000E-01	7.26272984E-02
1.48730000E-01	5.51770000E-01	7.24717115E-02
1.49240000E-01	6.72765000E-01	7.34193777E-02
1.49750000E-01	5.01255000E-01	7.24328147E-02
1.50250000E-01	4.65815000E-01	7.28288543E-02
1.50760000E-01	6.10405000E-01	7.30127298E-02
1.51270000E-01	5.79665000E-01	7.30763791E-02
1.51770000E-01	4.51350000E-01	7.33875530E-02
1.52280000E-01	4.78570000E-01	7.26308345E-02
1.52790000E-01	5.17630000E-01	7.15876945E-02
1.53290000E-01	5.45715000E-01	7.15134371E-02
1.53800000E-01	4.69025000E-01	7.05339463E-02
1.54310000E-01	6.01285000E-01	7.05268741E-02
1.54810000E-01	4.83840000E-01	7.05162659E-02
1.55320000E-01	4.19640000E-01	7.04879774E-02
1.55830000E-01	4.75775000E-01	7.08168317E-02
1.56330000E-01	5.08640000E-01	7.11492221E-02
1.56840000E-01	5.30920000E-01	7.13896747E-02
1.57350000E-01	4.59925000E-01	7.12446959E-02
1.57850000E-01	5.75335000E-01	7.02864215E-02
1.58360000E-01	4.55930000E-01	6.99893918E-02
1.58870000E-01	5.42225000E-01	6.91796322E-02
1.59370000E-01	4.19500000E-01	6.98231966E-02
1.59880000E-01	4.20390000E-01	6.78536068E-02
1.60390000E-01	5.11545000E-01	6.99787836E-02
1.60890000E-01	5.51100000E-01	6.99469590E-02
1.61400000E-01	4.41000000E-01	6.98691655E-02
1.61910000E-01	5.04560000E-01	6.84724187E-02
1.62410000E-01	4.42755000E-01	6.81789250E-02
1.62920000E-01	4.69140000E-01	6.94200849E-02
1.63430000E-01	5.27455000E-01	6.89957567E-02
1.63930000E-01	5.03925000E-01	6.83486563E-02
1.64440000E-01	4.90970000E-01	6.89108911E-02
1.64950000E-01	4.45960000E-01	6.78889675E-02
1.65450000E-01	5.07350000E-01	6.83592645E-02
1.65960000E-01	4.00240000E-01	6.85219236E-02
1.66470000E-01	4.18775000E-01	6.70084866E-02
1.66970000E-01	4.18005000E-01	6.64321075E-02
1.67480000E-01	4.42050000E-01	6.81188119E-02
1.67990000E-01	4.42450000E-01	6.85785007E-02
1.68490000E-01	3.34340000E-01	6.77263083E-02
1.69000000E-01	3.65240000E-01	6.70332390E-02
1.69510000E-01	2.82680000E-01	6.86951909E-02
1.70010000E-01	3.95270000E-01	6.94483734E-02
1.70520000E-01	3.67335000E-01	6.91760962E-02
1.71030000E-01	3.62315000E-01	6.93847242E-02
1.71530000E-01	3.18880000E-01	6.94059406E-02
1.72040000E-01	4.27630000E-01	6.92079208E-02
1.72550000E-01	4.44840000E-01	6.89038190E-02
1.73050000E-01	3.31530000E-01	6.93387553E-02
1.73560000E-01	2.95275000E-01	6.95544554E-02
1.74070000E-01	3.88645000E-01	6.75000000E-02
1.74570000E-01	3.50015000E-01	6.88154173E-02
1.75080000E-01	2.58775000E-01	6.94165488E-02
1.75590000E-01	3.42020000E-01	6.96711457E-02
1.76100000E-01	2.71545000E-01	6.85360679E-02
1.76600000E-01	3.89950000E-01	6.90912306E-02
1.77110000E-01	4.44070000E-01	6.98373409E-02
1.77620000E-01	5.21120000E-01	6.71393211E-02
1.78120000E-01	3.54755000E-01	6.83946252E-02
1.78630000E-01	4.36765000E-01	7.00141443E-02
1.79140000E-01	3.48965000E-01	6.93281471E-02
1.79640000E-01	4.25565000E-01	6.70438472E-02
1.80150000E-01	2.57620000E-01	6.84052334E-02
1.80660000E-01	3.91630000E-01	6.89957567E-02
1.81160000E-01	4.43290000E-01	6.95190948E-02
1.81670000E-01	2.25465000E-01	6.88932107E-02
1.82180000E-01	3.60350000E-01	7.07602546E-02
1.82680000E-01	3.35020000E-01	6.96570014E-02
1.83190000E-01	4.19310000E-01	7.03783593E-02
1.83700000E-01	4.30285000E-01	7.03217822E-02
1.84200000E-01	2.87480000E-01	7.16407355E-02
1.84710000E-01	3.86820000E-01	7.08203678E-02
1.85220000E-01	3.26130000E-01	7.20190948E-02
1.85720000E-01	2.48100000E-01	7.33840170E-02
1.86230000E-01	2.30160000E-01	7.15770863E-02
1.86740000E-01	2.61290000E-01	7.27015559E-02
1.87240000E-01	3.15750000E-01	7.20685997E-02
1.87750000E-01	3.57195000E-01	7.36987270E-02
1.88260000E-01	2.37060000E-01	7.31930693E-02
1.88760000E-01	3.26565000E-01	7.10007072E-02
1.89270000E-01	3.54535000E-01	7.30021216E-02
1.89780000E-01	3.18405000E-01	7.27121641E-02
1.90280000E-01	4.90870000E-01	7.19695898E-02
1.90790000E-01	3.34635000E-01	7.18104668E-02
1.91300000E-01	2.92675000E-01	7.22701556E-02
1.91800000E-01	2.69450000E-01	7.34547383E-02
1.92310000E-01	1.96085000E-01	7.23585573E-02
1.92820000E-01	2.80175000E-01	7.34759547E-02
1.93320000E-01	2.97355000E-01	7.25848656E-02
1.93830000E-01	3.09240000E-01	7.34052334E-02
1.94340000E-01	2.76375000E-01	7.24363508E-02
1.94840000E-01	3.49150000E-01	7.45261669E-02
1.95350000E-01	2.69430000E-01	7.44236209E-02
1.95860000E-01	3.04670000E-01	7.43069307E-02
1.96360000E-01	3.36090000E-01	7.42574257E-02
1.96870000E-01	3.32425000E-01	7.44837341E-02
1.97380000E-01	3.02765000E-01	7.38719943E-02
1.97880000E-01	2.50840000E-01	7.30834512E-02
1.98390000E-01	1.70120000E-01	7.31188119E-02
1.98900000E-01	4.11695000E-01	7.43210750E-02
1.99400000E-01	2.96050000E-01	7.38260255E-02
1.99910000E-01	1.30695000E-01	7.46676096E-02
2.00420000E-01	3.10310000E-01	7.37517680E-02
2.00920000E-01	3.04550000E-01	7.49823197E-02
2.01430000E-01	2.82375000E-01	7.40169731E-02
2.01940000E-01	3.33425000E-01	7.57213579E-02
2.02440000E-01	2.79865000E-01	7.46428571E-02
2.02950000E-01	2.86790000E-01	7.31435644E-02
2.03460000E-01	1.38805000E-01	7.40452617E-02
2.03960000E-01	2.78590000E-01	7.50424328E-02
2.04470000E-01	2.13715000E-01	7.44413013E-02
2.04980000E-01	2.87095000E-01	7.46958982E-02
2.05480000E-01	2.39590000E-01	7.56824611E-02
2.05990000E-01	3.67250000E-01	7.27758133E-02
2.06500000E-01	2.42675000E-01	7.43175389E-02
2.07000000E-01	2.82740000E-01	7.71287129E-02
2.07510000E-01	2.13690000E-01	7.50318246E-02
2.08020000E-01	2.69335000E-01	7.35785007E-02
2.08520000E-01	1.92620000E-01	7.50424328E-02
2.09030000E-01	2.83890000E-01	7.47241867E-02
2.09540000E-01	2.15235000E-01	7.38861386E-02
2.10040000E-01	2.04850000E-01	7.33309760E-02
2.10550000E-01	2.74350000E-01	7.58168317E-02
2.11060000E-01	3.09420000E-01	7.48620934E-02
2.11560000E-01	2.42700000E-01	7.47772277E-02
2.12070000E-01	1.98860000E-01	7.39427157E-02
2.12580000E-01	1.64635000E-01	7.43246110E-02
2.13080000E-01	9.76350000E-02	7.28429986E-02
2.13590000E-01	2.20575000E-01	7.51237624E-02
2.14100000E-01	2.08455000E-01	7.44554455E-02
2.14600000E-01	2.99375000E-01	7.48479491E-02
2.15110000E-01	2.45755000E-01	7.48514851E-02
2.15620000E-01	5.76750000E-02	7.42503536E-02
2.16120000E-01	1.64275000E-01	7.36209335E-02
2.16630000E-01	1.83035000E-01	7.37022631E-02
2.17140000E-01	1.35345000E-01	7.36562942E-02
2.17640000E-01	2.63505000E-01	7.40275813E-02
2.18150000E-01	2.99190000E-01	7.38896747E-02
2.18660000E-01	1.54150000E-01	7.30657709E-02
2.19160000E-01	1.26180000E-01	7.49929279E-02
2.19670000E-01	2.70820000E-01	7.34264498E-02
2.20180000E-01	2.18600000E-01	7.25247525E-02
2.20680000E-01	2.63360000E-01	7.19024045E-02
2.21190000E-01	1.80540000E-01	7.42609618E-02
2.21700000E-01	2.77705000E-01	7.25247525E-02
2.22200000E-01	1.49685000E-01	7.37553041E-02
2.22710000E-01	2.47025000E-01	7.17786421E-02
2.23220000E-01	2.45950000E-01	7.10926450E-02
2.23720000E-01	1.63520000E-01	7.06753890E-02
2.24230000E-01	1.47745000E-01	7.09512023E-02
2.24740000E-01	1.55590000E-01	7.32107496E-02
2.25240000E-01	8.56300000E-02	7.13401697E-02
2.25750000E-01	1.57860000E-01	7.15452617E-02
2.26260000E-01	2.03430000E-01	7.18776521E-02
2.26760000E-01	1.59755000E-01	7.14710042E-02
2.27270000E-01	8.95600000E-02	6.99717115E-02
2.27780000E-01	2.09325000E-01	7.07178218E-02
2.28280000E-01	1.43960000E-01	7.10396040E-02
2.28790000E-01	1.92235000E-01	7.05056577E-02
2.29300000E-01	3.07620000E-01	7.01096181E-02
2.29800000E-01	1.84550000E-01	6.95297030E-02
2.30310000E-01	1.69295000E-01	6.92079208E-02
2.30820000E-01	8.76050000E-02	6.88684583E-02
2.31320000E-01	2.10925000E-01	6.84865629E-02
2.31830000E-01	2.01960000E-01	6.98550212E-02
2.32340000E-01	2.69680000E-01	6.95756719E-02
2.32840000E-01	1.72545000E-01	6.85820368E-02
2.33350000E-01	2.43685000E-01	6.86492221E-02
2.33860000E-01	1.99435000E-01	6.90983027E-02
2.34360000E-01	1.63560000E-01	6.74292786E-02
2.34870000E-01	1.90195000E-01	6.86138614E-02
2.35380000E-01	2.11605000E-01	6.77015559E-02
2.35880000E-01	2.73285000E-01	6.78076379E-02
2.36390000E-01	1.28525000E-01	6.66230552E-02
2.36900000E-01	5.15800000E-02	6.72984441E-02
2.37400000E-01	1.53925000E-01	6.84688826E-02
2.37910000E-01	1.67795000E-01	6.60113154E-02
2.38420000E-01	8.54750000E-02	6.67220651E-02
2.38920000E-01	2.78685000E-01	6.74363508E-02
2.39430000E-01	1.95520000E-01	6.61881188E-02
2.39940000E-01	2.01150000E-01	6.65806223E-02
2.40440000E-01	1.40040000E-01	6.65735502E-02
2.40950000E-01	2.49015000E-01	6.65240453E-02
2.41450000E-01	8.48200000E-02	6.55268741E-02
2.41960000E-01	1.98745000E-01	6.56435644E-02
2.42470000E-01	1.82355000E-01	6.48161245E-02
2.42970000E-01	1.69615000E-01	6.49080622E-02
2.43480000E-01	1.42060000E-01	6.62411598E-02
2.43990000E-01	1.51345000E-01	6.57920792E-02
2.44490000E-01	1.31940000E-01	6.58946252E-02
2.45000000E-01	1.92800000E-01	6.45332390E-02
2.45510000E-01	1.84440000E-01	6.46923621E-02
2.46010000E-01	1.50415000E-01	6.54384724E-02
2.46520000E-01	1.37980000E-01	6.39568600E-02
2.47030000E-01	1.82260000E-01	6.45332390E-02
2.47530000E-01	6.70400000E-02	6.46004243E-02
2.48040000E-01	1.51795000E-01	6.47277228E-02
2.48550000E-01	1.24715000E-01	6.37340877E-02
2.49050000E-01	1.75575000E-01	6.40523338E-02
2.49560000E-01	1.34710000E-01	6.50247525E-02
2.50070000E-01	1.67365000E-01	6.30516266E-02
2.50570000E-01	1.77005000E-01	6.37057992E-02
2.51080000E-01	1.22200000E-01	6.29985856E-02
2.51590000E-01	1.98405000E-01	6.24540311E-02
2.52090000E-01	9.60500000E-02	6.18493635E-02
2.52600000E-01	1.72600000E-01	6.37623762E-02
2.53110000E-01	2.17665000E-01	6.39745403E-02
2.53610000E-01	8.46500000E-02	6.09582744E-02
2.54120000E-01	7.49200000E-02	6.13118812E-02
2.54630000E-01	1.52540000E-01	6.25247525E-02
2.55130000E-01	1.33105000E-01	6.22560113E-02
2.55640000E-01	1.54960000E-01	6.17079208E-02
2.56150000E-01	1.99055000E-01	6.24186704E-02
2.56650000E-01	2.15230000E-01	6.14462518E-02
2.57160000E-01	7.16000000E-02	6.18316832E-02
2.57670000E-01	2.17625000E-01	6.17185290E-02
2.58170000E-01	2.40150000E-02	6.05233380E-02
2.58680000E-01	2.49625000E-01	6.14073550E-02
2.59190000E-01	2.23805000E-01	6.11421499E-02
2.59690000E-01	1.69960000E-01	6.17503536E-02
2.60200000E-01	1.33105000E-01	6.10855728E-02
2.60710000E-01	1.17650000E-01	6.11421499E-02
2.61210000E-01	1.47840000E-01	6.04667610E-02
2.61720000E-01	9.64800000E-02	6.02333805E-02
2.62230000E-01	1.10680000E-01	6.07178218E-02
2.62730000E-01	1.82545000E-01	6.02439887E-02
2.63240000E-01	1.71955000E-01	5.99257426E-02
2.63750000E-01	1.55005000E-01	6.02121641E-02
2.64250000E-01	1.91450000E-01	5.96428571E-02
2.64760000E-01	1.31420000E-01	5.99045262E-02
2.65270000E-01	1.33720000E-01	5.91195191E-02
2.65770000E-01	3.76850000E-02	5.99434229E-02
2.66280000E-01	1.08475000E-01	6.02581330E-02
2.66790000E-01	5.73650000E-02	5.90912306E-02
2.67290000E-01	4.71800000E-02	5.98196605E-02
2.67800000E-01	1.47550000E-01	5.90841584E-02
2.68310000E-01	5.23400000E-02	5.86916549E-02
2.68810000E-01	1.31715000E-01	5.94589816E-02
2.69320000E-01	1.36910000E-01	5.93352192E-02
2.69830000E-01	1.54580000E-01	5.84759547E-02
2.70330000E-01	9.47950000E-02	5.83097595E-02
2.70840000E-01	1.35430000E-01	5.84512023E-02
2.71340000E-01	2.53615000E-01	5.90028289E-02
2.71850000E-01	1.95085000E-01	5.86244696E-02
2.72360000E-01	1.86835000E-01	5.88755304E-02
2.72860000E-01	1.03220000E-01	5.89497878E-02
2.73370000E-01	1.30260000E-01	5.84123055E-02
2.73880000E-01	1.76850000E-01	5.78712871E-02
2.74380000E-01	1.27420000E-01	5.76768034E-02
2.74890000E-01	1.58770000E-01	5.78465347E-02
2.75400000E-01	2.32610000E-01	5.78748232E-02
2.75900000E-01	1.39095000E-01	5.85678925E-02
2.76410000E-01	2.06040000E-01	5.80834512E-02
2.76920000E-01	1.56445000E-01	5.79243281E-02
2.77420000E-01	1.47935000E-01	5.76980198E-02
2.77930000E-01	7.00850000E-02	5.83345120E-02
2.78440000E-01	1.39435000E-01	5.75388967E-02
2.78940000E-01	1.11865000E-01	5.74611033E-02
2.79450000E-01	1.15265000E-01	5.68670438E-02
2.79960000E-01	1.21290000E-01	5.78960396E-02
2.80460000E-01	9.25350000E-02	5.75070721E-02
2.80970000E-01	9.81250000E-02	5.70544554E-02
2.81480000E-01	1.16540000E-01	5.72807638E-02
2.81980000E-01	1.77220000E-01	5.73019802E-02
2.82490000E-01	1.32155000E-01	5.69660537E-02
2.83000000E-01	1.56765000E-01	5.73585573E-02
2.83500000E-01	2.31275000E-01	5.71287129E-02
2.84010000E-01	9.44750000E-02	5.65523338E-02
2.84520000E-01	1.40735000E-01	5.70190948E-02
2.85020000E-01	1.23515000E-01	5.66018388E-02
2.85530000E-01	1.67585000E-01	5.67256011E-02
2.86040000E-01	1.54670000E-01	5.62446959E-02
2.86540000E-01	2.20945000E-01	5.66725601E-02
2.87050000E-01	1.24840000E-01	5.67751061E-02
2.87560000E-01	1.76030000E-01	5.60042433E-02
2.88060000E-01	2.13810000E-01	5.63083451E-02
2.88570000E-01	1.58960000E-01	5.70862801E-02
2.89080000E-01	2.20595000E-01	5.66195191E-02
2.89580000E-01	1.58705000E-01	5.71251768E-02
2.90090000E-01	1.70855000E-01	5.57850071E-02
2.90590000E-01	1.01560000E-01	5.65134371E-02
2.91100000E-01	7.17600000E-02	5.64922207E-02
2.91610000E-01	1.26825000E-01	5.63295615E-02
2.92110000E-01	1.48415000E-01	5.62376238E-02
2.92620000E-01	1.60175000E-01	5.72489392E-02
2.93130000E-01	2.43015000E-01	5.67149929E-02
2.93630000E-01	5.44750000E-02	5.72277228E-02
2.94140000E-01	8.88600000E-02	5.66584158E-02
2.94650000E-01	1.63255000E-01	5.74893918E-02
2.95150000E-01	1.41815000E-01	5.70650636E-02
2.95660000E-01	1.69390000E-01	5.71393211E-02
2.96170000E-01	1.26875000E-01	5.66690240E-02
2.96670000E-01	1.10645000E-01	5.68033946E-02
2.97180000E-01	1.27650000E-01	5.65558699E-02
2.97690000E-01	1.92380000E-01	5.65346535E-02
2.98190000E-01	1.34335000E-01	5.73550212E-02
2.98700000E-01	1.03725000E-01	5.57920792E-02
2.99210000E-01	1.69480000E-01	5.68776521E-02
2.99710000E-01	1.65120000E-01	5.57885431E-02
3.00220000E-01	1.76425000E-01	5.62270156E-02
3.00730000E-01	1.43470000E-01	5.56683168E-02
3.01230000E-01	1.74655000E-01	5.59229137E-02
3.01740000E-01	4.30450000E-02	5.59794908E-02
3.02250000E-01	1.15475000E-01	5.62694484E-02
3.02750000E-01	2.22645000E-01	5.65240453E-02
3.03260000E-01	1.64175000E-01	5.62588402E-02
3.03770000E-01	1.47270000E-01	5.58557284E-02
3.04270000E-01	1.38505000E-01	5.59405941E-02
3.04780000E-01	1.45555000E-01	5.53465347E-02
3.05290000E-01	8.88800000E-02	5.62482320E-02
3.05790000E-01	1.13290000E-01	5.53111740E-02
3.06300000E-01	1.78985000E-01	5.56789250E-02
3.06800000E-01	1.47605000E-01	5.55268741E-02
3.07310000E-01	1.80880000E-01	5.59158416E-02
3.07820000E-01	1.03000000E-01	5.55905233E-02
3.08320000E-01	1.41710000E-01	5.71782178E-02
3.08830000E-01	2.22905000E-01	5.69554455E-02
3.09340000E-01	1.76345000E-01	5.65311174E-02
3.09840000E-01	1.10760000E-01	5.66230552E-02
3.10350000E-01	1.18525000E-01	5.66902405E-02
3.10860000E-01	1.41775000E-01	5.69554455E-02
3.11360000E-01	1.53330000E-01	5.67326733E-02
3.11870000E-01	9.81900000E-02	5.66478076E-02
3.12380000E-01	1.22705000E-01	5.83132956E-02
3.12880000E-01	1.66300000E-01	5.78394625E-02
3.13390000E-01	1.04910000E-01	5.78217822E-02
3.13900000E-01	1.78265000E-01	5.93882603E-02
3.14400000E-01	1.41720000E-01	5.87234795E-02
3.14910000E-01	1.76830000E-01	5.92362093E-02
3.15420000E-01	1.36200000E-01	5.90205092E-02
3.15920000E-01	9.90950000E-02	5.97949081E-02
3.16430000E-01	3.30200000E-02	5.96287129E-02
3.16940000E-01	6.92900000E-02	5.98903819E-02
3.17440000E-01	1.71095000E-01	5.98620934E-02
3.17950000E-01	5.74150000E-02	6.03571429E-02
3.18450000E-01	8.09950000E-02	6.01308345E-02
3.18960000E-01	8.55000000E-02	6.10749646E-02
3.19470000E-01	4.30350000E-02	5.97312588E-02
3.19970000E-01	9.27150000E-02	6.00707214E-02
3.20480000E-01	5.14850000E-02	5.99222065E-02
3.20990000E-01	1.61035000E-01	6.06859972E-02
3.21490000E-01	1.58805000E-01	6.04702970E-02
3.22000000E-01	1.82355000E-01	6.07814710E-02
3.22510000E-01	9.05150000E-02	6.01343706E-02
3.23010000E-01	1.75910000E-01	5.99540311E-02
3.23520000E-01	1.60085000E-01	5.96782178E-02
3.24030000E-01	2.57800000E-01	6.02864215E-02
3.24530000E-01	1.94410000E-01	6.04490806E-02
3.25040000E-01	5.51850000E-02	6.06824611E-02
3.25550000E-01	8.65050000E-02	6.03500707E-02
3.26050000E-01	1.50490000E-01	6.01449788E-02
3.26560000E-01	4.06000000E-02	5.95544554E-02
3.27070000E-01	1.43250000E-01	6.06471004E-02
3.27570000E-01	1.37270000E-01	6.02404526E-02
3.28080000E-01	6.34300000E-02	6.06258840E-02
3.28590000E-01	1.73135000E-01	6.09582744E-02
3.29090000E-01	1.49430000E-01	5.99646393E-02
3.29600000E-01	9.47700000E-02	5.95367751E-02
3.30100000E-01	1.40590000E-01	6.12765205E-02
3.30610000E-01	1.35205000E-01	6.03394625E-02
3.31120000E-01	1.28430000E-01	6.12234795E-02
3.31620000E-01	1.42615000E-01	6.12553041E-02
3.32130000E-01	1.76605000E-01	6.09441301E-02
3.32640000E-01	1.13920000E-01	6.03323904E-02
3.33140000E-01	2.06090000E-01	6.08769448E-02
3.33650000E-01	1.89900000E-02	6.15594059E-02
3.34160000E-01	1.25935000E-01	6.04349364E-02
3.34660000E-01	1.81595000E-01	6.06683168E-02
3.35170000E-01	1.61210000E-01	6.11350778E-02
3.35680000E-01	9.34200000E-02	6.12305516E-02
3.36180000E-01	1.88445000E-01	6.10219236E-02
3.36690000E-01	1.23545000E-01	6.11916549E-02
3.37200000E-01	1.00720000E-01	6.09618105E-02
3.37700000E-01	6.40200000E-02	6.17149929E-02
3.38210000E-01	1.18080000E-01	6.13861386E-02
3.38720000E-01	1.05990000E-01	6.14321075E-02
3.39220000E-01	1.40305000E-01	6.25000000E-02
3.39730000E-01	1.52710000E-01	6.21357850E-02
3.40230000E-01	8.17500000E-02	6.21958982E-02
3.40740000E-01	1.32545000E-01	6.16831683E-02
3.41250000E-01	1.88860000E-01	6.30975955E-02
3.41750000E-01	9.43550000E-02	6.23656294E-02
3.42260000E-01	4.04500000E-02	6.14886846E-02
3.42770000E-01	6.96150000E-02	6.21428571E-02
3.43270000E-01	1.85860000E-01	6.25318246E-02
3.43780000E-01	2.05050000E-01	6.22383310E-02
3.44290000E-01	1.15020000E-01	6.15099010E-02
3.44790000E-01	2.41950000E-02	6.12199434E-02
3.45300000E-01	7.83550000E-02	6.13543140E-02
3.45810000E-01	1.83435000E-01	6.21923621E-02
3.46310000E-01	1.77985000E-01	6.14179632E-02
3.46820000E-01	6.03950000E-02	6.23691655E-02
3.47330000E-01	1.58225000E-01	6.17503536E-02
3.47830000E-01	1.04050000E-01	6.22171146E-02
3.48340000E-01	1.00820000E-01	6.19908062E-02
3.48840000E-01	1.31525000E-01	6.13649222E-02
3.49350000E-01	5.26650000E-02	6.18847242E-02
3.49860000E-01	1.00160000E-01	6.22418670E-02
3.50360000E-01	1.45065000E-01	6.23620934E-02
3.50870000E-01	1.41465000E-01	6.20933522E-02
3.51380000E-01	1.46960000E-01	6.34264498E-02
3.51880000E-01	6.63350000E-02	6.24929279E-02
3.52390000E-01	8.25500000E-02	6.22065064E-02
3.52900000E-01	6.88500000E-02	6.15134371E-02
3.53400000E-01	2.32925000E-01	6.30445545E-02
3.53910000E-01	1.19080000E-01	6.24328147E-02
3.54420000E-01	1.55005000E-01	6.23691655E-02
3.54920000E-01	3.52350000E-02	6.05905233E-02
3.55430000E-01	1.50045000E-01	6.05304102E-02
3.55940000E-01	9.05800000E-02	6.07072136E-02
3.56440000E-01	6.26450000E-02	5.93316832E-02
3.56950000E-01	1.52250000E-01	5.91089109E-02
3.57450000E-01	8.92800000E-02	5.87977369E-02
3.57960000E-01	1.95945000E-01	5.79632249E-02
3.58470000E-01	1.40415000E-01	5.85077793E-02
3.58970000E-01	1.17050000E-02	5.94165488E-02
3.59480000E-01	1.65450000E-02	5.89179632E-02
3.59990000E-01	1.19470000E-01	5.87765205E-02
3.60490000E-01	1.57700000E-01	6.07355021E-02
3.61000000E-01	1.42040000E-01	5.99540311E-02
3.61510000E-01	8.43900000E-02	6.00777935E-02
3.62010000E-01	1.94155000E-01	5.95297030E-02
3.62520000E-01	9.82000000E-02	6.07602546E-02
3.63030000E-01	1.12610000E-01	6.05339463E-02
3.63530000E-01	8.84050000E-02	5.98550212E-02
3.64040000E-01	1.44710000E-01	6.11173975E-02
3.64550000E-01	9.81500000E-02	6.14427157E-02
3.65050000E-01	1.40025000E-01	6.04632249E-02
3.65560000E-01	1.16475000E-01	6.04738331E-02
3.66060000E-01	7.32800000E-02	6.10148515E-02
3.66570000E-01	1.07885000E-01	6.22984441E-02
3.67080000E-01	6.94650000E-02	6.20721358E-02
3.67580000E-01	1.67070000E-01	6.31152758E-02
3.68090000E-01	9.59650000E-02	6.22878359E-02
3.68600000E-01	2.04200000E-01	6.18847242E-02
3.69100000E-01	8.90850000E-02	6.28076379E-02
3.69610000E-01	6.44450000E-02	6.20898161E-02
3.70120000E-01	1.49710000E-01	6.42927864E-02
3.70620000E-01	1.18930000E-01	6.36562942E-02
3.71130000E-01	6.85100000E-02	6.41796322E-02
3.71640000E-01	1.19850000E-01	6.40806223E-02
3.72140000E-01	5.38500000E-02	6.37906648E-02
3.72650000E-01	1.85905000E-01	6.39391796E-02
3.73150000E-01	6.71850000E-02	6.54137199E-02
3.73660000E-01	1.44490000E-01	6.49257426E-02
3.74170000E-01	1.96345000E-01	6.47312588E-02
3.74670000E-01	1.32600000E-01	6.45721358E-02
3.75180000E-01	9.19650000E-02	6.46534653E-02
3.75690000E-01	1.41235000E-01	6.55516266E-02
3.76190000E-01	1.37855000E-01	6.45933522E-02
3.76700000E-01	1.24120000E-01	6.57814710E-02
3.77210000E-01	1.43300000E-02	6.62482320E-02
3.77710000E-01	1.81825000E-01	6.67644979E-02
3.78220000E-01	6.14250000E-02	6.66973126E-02
3.78730000E-01	-5.02600000E-02	6.66195191E-02
3.79230000E-01	-7.64350000E-02	6.75035361E-02
3.79740000E-01	8.25350000E-02	6.74575672E-02
3.80240000E-01	1.61395000E-01	6.83239038E-02
3.80750000E-01	1.46115000E-01	6.79314003E-02
3.81260000E-01	2.51100000E-02	6.82779349E-02
3.81760000E-01	1.55900000E-02	6.86421499E-02
3.82270000E-01	4.19250000E-02	6.78005658E-02
3.82780000E-01	1.08120000E-01	7.03854314E-02
3.83280000E-01	1.26970000E-01	6.96711457E-02
3.83790000E-01	1.02835000E-01	6.88826025E-02
3.84300000E-01	1.07410000E-01	7.12305516E-02
3.84800000E-01	9.34750000E-02	7.02298444E-02
3.85310000E-01	1.16245000E-01	7.07142857E-02
3.85820000E-01	1.00195000E-01	7.18741160E-02
3.86320000E-01	2.06185000E-01	7.07496464E-02
3.86830000E-01	1.05470000E-01	7.33910891E-02
3.87330000E-01	1.61315000E-01	7.17892504E-02
3.87840000E-01	1.19585000E-01	7.20261669E-02
3.88350000E-01	8.84050000E-02	7.21428571E-02
3.88850000E-01	4.58500000E-02	7.39957567E-02
3.89360000E-01	4.67600000E-02	7.33804809E-02
3.89870000E-01	4.16700000E-02	7.20968883E-02
3.90370000E-01	1.65165000E-01	7.36845827E-02
3.90880000E-01	1.02510000E-01	7.26555870E-02
3.91390000E-01	1.60900000E-01	7.45084866E-02
3.91890000E-01	7.28850000E-02	7.56541726E-02
3.92400000E-01	7.84000000E-02	7.42574257E-02
3.92900000E-01	8.82700000E-02	7.52510608E-02
3.93410000E-01	1.10435000E-01	7.64214993E-02
3.93920000E-01	2.08315000E-01	7.69908062E-02
3.94420000E-01	3.43950000E-02	7.53925035E-02
3.94930000E-01	1.64360000E-01	7.61280057E-02
3.95440000E-01	1.66930000E-01	7.94519095E-02
3.95940000E-01	1.33985000E-01	7.57355021E-02
3.96450000E-01	1.19555000E-01	8.35678925E-02
3.96960000E-01	-1.50850000E-02	7.74823197E-02
3.97460000E-01	1.36280000E-01	7.70155587E-02
3.97970000E-01	4.81050000E-02	7.82602546E-02
3.98470000E-01	8.47800000E-02	7.95084866E-02
3.98980000E-01	1.90800000E-01	7.84370580E-02
3.99490000E-01	2.32830000E-01	7.96676096E-02
3.99990000E-01	1.61920000E-01	7.86739745E-02
4.00500000E-01	1.99325000E-01	8.14533239E-02
4.01010000E-01	1.51320000E-01	8.01661952E-02
4.01510000E-01	1.10560000E-01	7.92114569E-02
4.02020000E-01	9.04500000E-02	8.03041018E-02
4.02530000E-01	1.58090000E-01	8.15629420E-02
4.03030000E-01	5.71150000E-02	8.39214993E-02
4.03540000E-01	2.05175000E-01	8.40629420E-02
4.04050000E-01	8.82200000E-02	8.16195191E-02
4.04550000E-01	-9.85000000E-04	8.33345120E-02
4.05060000E-01	8.77400000E-02	8.28147100E-02
4.05560000E-01	1.31400000E-02	8.20933522E-02
4.06070000E-01	1.15980000E-01	8.38012730E-02
4.06580000E-01	-2.23700000E-02	8.36704385E-02
4.07080000E-01	1.90260000E-01	8.35997171E-02
4.07590000E-01	2.30270000E-01	8.31859972E-02
4.08100000E-01	8.24700000E-02	8.66124470E-02
4.08600000E-01	8.02050000E-02	8.46428571E-02
4.09110000E-01	9.93300000E-02	8.41478076E-02
4.09620000E-01	1.44725000E-01	8.57779349E-02
4.10120000E-01	8.28700000E-02	8.54844413E-02
4.10630000E-01	9.50450000E-02	8.55268741E-02
4.11130000E-01	1.17515000E-01	8.28147100E-02
4.11640000E-01	1.43005000E-01	8.60007072E-02
4.12150000E-01	-7.27550000E-02	8.43175389E-02
4.12650000E-01	-2.86000000E-02	8.46393211E-02
4.13160000E-01	3.44050000E-02	8.56329562E-02
4.13670000E-01	1.49025000E-01	8.54172560E-02
4.14170000E-01	1.87770000E-01	8.59794908E-02
4.14680000E-01	6.53000000E-02	8.88012730E-02
4.15180000E-01	1.32175000E-01	8.75247525E-02
4.15690000E-01	1.16600000E-02	8.80551627E-02
4.16200000E-01	1.44150000E-01	8.78854314E-02
4.16700000E-01	1.82320000E-01	8.56718529E-02
4.17210000E-01	-8.49500000E-03	8.92821782E-02
4.17720000E-01	6.95650000E-02	8.64214993E-02
4.18220000E-01	1.43795000E-01	8.76874116E-02
4.18730000E-01	1.11570000E-01	9.00848656E-02
4.19240000E-01	1.61345000E-01	9.06011315E-02
4.19740000E-01	6.60550000E-02	8.93528996E-02
4.20250000E-01	1.64100000E-01	8.92043847E-02
4.20750000E-01	4.98850000E-02	9.22418670E-02
4.21260000E-01	1.14845000E-01	9.35219236E-02
4.21770000E-01	1.03120000E-01	9.01025460E-02
4.22270000E-01	3.28500000E-02	9.28076379E-02
4.22780000E-01	8.20500000E-03	9.07850071E-02
4.23290000E-01	1.69270000E-01	9.46357850E-02
4.23790000E-01	5.13300000E-02	9.37446959E-02
4.24300000E-01	1.08800000E-01	9.67538897E-02
4.24810000E-01	2.13820000E-01	9.86138614E-02
4.25310000E-01	7.10450000E-02	9.18316832E-02
4.25820000E-01	5.61300000E-02	9.61280057E-02
4.26320000E-01	8.22350000E-02	9.91053748E-02
4.26830000E-01	3.56375000E-01	9.91371994E-02
4.27340000E-01	1.89580000E-01	9.54137199E-02
4.27840000E-01	3.60350000E-02	1.00102546E-01
4.28350000E-01	2.70985000E-01	9.99504950E-02
4.28860000E-01	1.24025000E-01	1.01771570E-01
4.29360000E-01	6.49000000E-02	9.89179632E-02
4.29870000E-01	3.02750000E-02	9.96181047E-02
4.30370000E-01	1.04715000E-01	1.02648515E-01
4.30880000E-01	7.34300000E-02	9.91195191E-02
4.31390000E-01	-1.43500000E-03	1.01534653E-01
4.31890000E-01	1.12610000E-01	1.05548091E-01
4.32400000E-01	2.50350000E-02	1.05767327E-01
4.32910000E-01	1.85400000E-01	1.06262376E-01
4.33410000E-01	9.16300000E-02	1.04823197E-01
4.33920000E-01	2.04520000E-01	1.11870580E-01
4.34430000E-01	8.36500000E-02	1.05357143E-01
4.34930000E-01	7.35900000E-02	1.10024752E-01
4.35440000E-01	1.05110000E-01	1.11227016E-01
4.35940000E-01	8.64600000E-02	1.13709335E-01
4.36450000E-01	1.30030000E-01	1.13171853E-01
4.36960000E-01	-2.06450000E-02	1.12436351E-01
4.37460000E-01	2.26315000E-01	1.14752475E-01
4.37970000E-01	7.26750000E-02	1.15792079E-01
4.38480000E-01	1.45440000E-01	1.20657709E-01
4.38980000E-01	2.74060000E-01	1.16828147E-01
4.39490000E-01	4.76650000E-02	1.19982320E-01
4.39990000E-01	1.18575000E-01	1.20823904E-01
