## Supplementary material for "Disordered proteins interact with the chemical environment to tune their protective function during drying": File S1: 100S Fit - 4.csv

#q**2_data	ln(I(q))_data	error_data	q**2_fit	ln(I(q))_fit	normalized_residual
0.00012996	3.6978036398483587	1.759519351096849	0.0002085136	3.5252077896676655	-0.00307839532923469
0.0001418481	3.7249390463774086	1.36713889425773	0.0002235025	3.519656537511965	-0.004220380679512985
0.00015425640000000002	3.693484584206591	1.1609481087669589	0.00023901159999999998	3.51391262536311	0.3048856302907691
0.00016692639999999997	3.651053098392348	0.9387711294799027	0.00025472159999999995	3.5080943083841425	0.06573742605496975
0.00018036489999999998	3.565491160183167	0.7106515533144036	0.00027126089999999993	3.501968853895903	-0.32382131403009173
0.00019432359999999998	3.462085498172579	0.6493865114761913	0.0002883204	3.4956507394145087	0.13833752225129856
0.0002085136	3.5239541020908614	0.40725359894428603	0.00030555039999999995	3.4892694789722674	0.44867857873645156
0.0002235025	3.518491705325692	0.2760016867500595	0.00032364009999999996	3.4825698221514885	0.7823159435019418
0.00023901159999999998	3.5725786163343694	0.1924196654178472	0.00034224999999999994	3.475677505337555	0.17317983010479707
0.00025472159999999995	3.517735197910107	0.14665754509315296	0.000361	3.4687333014320396	1.1685631263022367
0.00027126089999999993	3.4622838575918715	0.12255214398995289	0.0003806401	3.4614594422787217	1.1324287424827426
0.0002883204	3.5084141234657733	0.09226263304094158	0.00040080039999999996	3.4539929231322493	0.23822461098323436
0.00030555039999999995	3.522877406774482	0.07490423968280298	0.0004210704	3.4464857757634597	0.8531062272915414
0.00032364009999999996	3.5234223889904803	0.05222003613542673	0.0004422609	3.438637714277603	0.2677493558359353
0.00034224999999999994	3.4828209928950393	0.04124895810996878	0.0004639716	3.430596992798591	-1.0282084985474245
0.000361	3.5084892809971926	0.034021251116279454	0.0004857616	3.4225269019665276	2.0123157419707995
0.0003806401	3.492548370567111	0.027453319685466254	0.0005085025	3.4141046381481313	0.6025496122968147
0.00040080039999999996	3.4602232359345	0.026153103059067224	0.0005317636000000001	3.4054897143365803	1.1855707741562709
0.0004210704	3.4658254300420435	0.022669690666757492	0.0005550736000000001	3.3968566800412434	-1.3612558954420921
0.0004422609	3.443944242438147	0.0198190137338587	0.0005793649	3.387860213890308	-0.6697083677580581
0.0004639716	3.4108555906439633	0.019199804497353187	0.0006041764	3.3786710877462176	-1.7086491605327032
0.0004857616	3.457538174303934	0.017398498459847735	0.0006295081	3.369289301608972	-1.1838495289429185
0.0005085025	3.4239507166947694	0.016340693522491134	0.0006548481000000001	3.3599044415041317	-1.299999423883011
0.0005317636000000001	3.4234786339742427	0.01517321448014307	0.0006812100000000001	3.3501411130275023	-0.5779951084574574
0.0005550736000000001	3.376472560219751	0.014974495162698366	0.0007080921	3.340185124557718	-0.783485161444936
0.0005793649	3.3781545907006603	0.014492312858712908	0.0007349520999999999	3.3302373209896037	0.8548083322399539
0.0006041764	3.3547390466646556	0.014006410229997558	0.0007628644	3.319899790180435	-0.024548772500486045
0.0006295081	3.3540965148261783	0.01283337654943346	0.0007912968999999999	3.3093695993781114	-0.16186243494789884
0.0006548481000000001	3.342290086479182	0.013549509870040562	0.0008196769	3.298858852346723	0.26431572435069045
0.0006812100000000001	3.342939010149336	0.012460491053959261	0.0008491395999999999	3.287947119205015	0.2681747147440303
0.0007080921	3.33075327907714	0.012038320500139577	0.0008791224999999999	3.2768427260701523	1.1324049422329483
0.0007349520999999999	3.340517185384822	0.012025929097205559	0.0009090225	3.2657690355754907	0.4631917565842799
0.0007628644	3.319592816034347	0.012504663770127697	0.0009400356	3.2542831001012433	0.5698686923797873
0.0007912968999999999	3.3074669367526806	0.011754812820178179	0.0009715689	3.242604504633841	1.7476025231063903
0.0008196769	3.3017909570238726	0.011093190480257897	0.0010029888999999999	3.2309678706759053	0.5993831605396372
0.0008491395999999999	3.2911025285455495	0.011766244791371096	0.0010355524	3.218907732869119	-1.7539834994697827
0.0008791224999999999	3.289855867289169	0.011491596984164272	0.0010686360999999998	3.2066549350691775	-2.454439421646501
0.0009090225	3.2711473506313835	0.01161142222295617	0.0011015760999999998	3.194455357647968	0.039424174823489935
0.0009400356	3.2607391969665533	0.011329095547167496	0.00113569	3.1818210175086423	1.0073411057057222
0.0009715689	3.2616070995525304	0.010873522249734443	0.0011703240999999997	3.168994017376162	-1.2742157441282718
0.0010029888999999999	3.2375529170264996	0.010986371963913132	0.0012047840999999998	3.1562314964916784	-0.7980347688907874
0.0010355524	3.198278141598765	0.011761565189518718	0.0012404484	3.1430229540198136	-0.4058640383622132
0.0010686360999999998	3.179523583065406	0.011053991296135268	0.0012766328999999999	3.1296217515547937	1.443346945989434
0.0011015760999999998	3.1948951737730855	0.011156000780903827	0.0013126129	3.1162962872070366	-0.051060998947329246
0.00113569	3.193049990424422	0.01114714057847637	0.0013498276	3.102513542402632	-1.1280271011822147
0.0011703240999999997	3.15447702730217	0.011392882359904911	0.0013875625	3.0885381376050733	0.8474952058458851
0.0012047840999999998	3.1471593907064164	0.01136805830887753	0.0014250625	3.0746497297940425	0.8134319744866955
0.0012404484	3.138618244111097	0.010852673536909406	0.0014638276000000002	3.0602927826570987	0.9923004898823998
0.0012766328999999999	3.1451003205178565	0.010724080586495438	0.0015031129	3.0457431755270004	-0.733317096838307
0.0013126129	3.115721096893249	0.011264768133124697
0.0013498276	3.0895226626976906	0.01151646063408112
0.0013875625	3.097676535456348	0.010782831322513082
0.0014250625	3.0834351822138024	0.010800475879134028
0.0014638276000000002	3.071107567316334	0.010898699304801243
0.0015031129	3.0376651707932623	0.011015704895694338
0.0015421329	3.0381392513244063	0.011628005001346664
0.0015824484000000003	2.998015664631233	0.012005617408603932
0.0016232841	3.0057900243800013	0.011202355044037349
