## Supplementary material for "Disordered proteins interact with the chemical environment to tune their protective function during drying": File S1: 100T - 4.csv

Q	I(Q)	Error
1.14000000E-02	3.71320083E+01	2.87088513E+01
1.19100000E-02	3.65818450E+01	2.27923208E+01
1.24200000E-02	3.92831975E+01	1.89304152E+01
1.29200000E-02	3.71259525E+01	1.47066475E+01
1.34300000E-02	3.64648658E+01	1.01372788E+01
1.39400000E-02	3.56718725E+01	8.47526616E+00
1.44400000E-02	3.58414058E+01	5.56746835E+00
1.49500000E-02	3.52216492E+01	3.79039901E+00
1.54600000E-02	3.47820725E+01	2.72101524E+00
1.59600000E-02	3.46361258E+01	2.02275657E+00
1.64700000E-02	3.45456908E+01	1.53740886E+00
1.69800000E-02	3.41610958E+01	1.24898709E+00
1.74800000E-02	3.36190292E+01	1.01500613E+00
1.79900000E-02	3.37414658E+01	7.12866893E-01
1.85000000E-02	3.35829267E+01	5.50266455E-01
1.90000000E-02	3.28517150E+01	4.71311092E-01
1.95100000E-02	3.27331317E+01	3.76026848E-01
2.00200000E-02	3.24293200E+01	3.49758547E-01
2.05200000E-02	3.20861733E+01	2.99074456E-01
2.10300000E-02	3.19598108E+01	2.55346599E-01
2.15400000E-02	3.18778958E+01	2.34109042E-01
2.20400000E-02	3.14295358E+01	2.26081043E-01
2.25500000E-02	3.11180525E+01	2.05716457E-01
2.30600000E-02	3.10180942E+01	1.92444090E-01
2.35600000E-02	3.07207525E+01	1.77906493E-01
2.40700000E-02	2.99984950E+01	1.72513977E-01
2.45800000E-02	3.01687600E+01	1.61872184E-01
2.50900000E-02	2.95782817E+01	1.53103799E-01
2.55900000E-02	2.93625558E+01	1.52091278E-01
2.61000000E-02	2.89662417E+01	1.43925929E-01
2.66100000E-02	2.89587700E+01	1.44643975E-01
2.71100000E-02	2.83520117E+01	1.41025503E-01
2.76200000E-02	2.81062600E+01	1.36800712E-01
2.81300000E-02	2.78705067E+01	1.30434411E-01
2.86300000E-02	2.75749442E+01	1.30120208E-01
2.91400000E-02	2.73919583E+01	1.28232068E-01
2.96500000E-02	2.69510758E+01	1.25498800E-01
3.01500000E-02	2.67359308E+01	1.22781565E-01
3.06600000E-02	2.64575333E+01	1.20793195E-01
3.11700000E-02	2.61915033E+01	1.17181608E-01
3.16700000E-02	2.56938575E+01	1.17285678E-01
3.21800000E-02	2.55456967E+01	1.17704734E-01
3.26900000E-02	2.48805667E+01	1.15607533E-01
3.31900000E-02	2.46216450E+01	1.08685872E-01
3.37000000E-02	2.43708267E+01	1.10537492E-01
3.42100000E-02	2.40864133E+01	1.09281439E-01
3.47100000E-02	2.39000083E+01	1.08332589E-01
3.52200000E-02	2.36124750E+01	1.06472646E-01
3.57300000E-02	2.32677850E+01	1.04596823E-01
3.62300000E-02	2.27812375E+01	1.04131941E-01
3.67400000E-02	2.25471833E+01	1.02253087E-01
3.72500000E-02	2.21954725E+01	9.90566055E-02
3.77500000E-02	2.20070225E+01	9.71680047E-02
3.82600000E-02	2.16557325E+01	9.71109540E-02
3.87700000E-02	2.14460717E+01	9.59482341E-02
3.92700000E-02	2.09595967E+01	9.41472751E-02
3.97800000E-02	2.08524600E+01	9.50049704E-02
4.02900000E-02	2.04371817E+01	9.18372085E-02
4.08000000E-02	2.03478267E+01	9.22747149E-02
4.13000000E-02	1.99086883E+01	9.22325189E-02
4.18100000E-02	1.96152058E+01	8.95661002E-02
4.23200000E-02	1.94107900E+01	8.91195499E-02
4.28200000E-02	1.91577308E+01	8.91444935E-02
4.33300000E-02	1.88989900E+01	8.70354167E-02
4.38400000E-02	1.84795200E+01	8.57301172E-02
4.43400000E-02	1.80672208E+01	8.54967054E-02
4.48500000E-02	1.80344783E+01	8.48339754E-02
4.53600000E-02	1.76285458E+01	8.43224243E-02
4.58600000E-02	1.74130200E+01	8.25207921E-02
4.63700000E-02	1.71028808E+01	8.30505471E-02
4.68800000E-02	1.68289333E+01	8.14892437E-02
4.73800000E-02	1.65469567E+01	8.04108586E-02
4.78900000E-02	1.63022317E+01	7.94203985E-02
4.84000000E-02	1.59954250E+01	7.98157090E-02
4.89000000E-02	1.59270442E+01	7.72839085E-02
4.94100000E-02	1.55026708E+01	7.75459528E-02
4.99200000E-02	1.54056125E+01	7.59202176E-02
5.04200000E-02	1.50599533E+01	7.60902018E-02
5.09300000E-02	1.46299892E+01	7.41452707E-02
5.14400000E-02	1.45613575E+01	7.31536784E-02
5.19400000E-02	1.43100292E+01	7.28319139E-02
5.24500000E-02	1.39917417E+01	7.11607611E-02
5.29600000E-02	1.38079000E+01	7.02556506E-02
5.34600000E-02	1.36816175E+01	7.05040878E-02
5.39700000E-02	1.31882742E+01	7.01432013E-02
5.44800000E-02	1.29924500E+01	6.84685877E-02
5.49800000E-02	1.29151408E+01	6.81770333E-02
5.54900000E-02	1.25842075E+01	6.86165512E-02
5.60000000E-02	1.24462900E+01	6.78575563E-02
5.65000000E-02	1.21945808E+01	6.68567644E-02
5.70100000E-02	1.18767508E+01	6.59835563E-02
5.75200000E-02	1.17967383E+01	6.48643252E-02
5.80300000E-02	1.15880558E+01	6.56078182E-02
5.85300000E-02	1.13265642E+01	6.46051130E-02
5.90400000E-02	1.10352125E+01	6.44565869E-02
5.95500000E-02	1.07950733E+01	6.23559835E-02
6.00500000E-02	1.07019600E+01	6.25569336E-02
6.05600000E-02	1.03684133E+01	6.29462870E-02
6.10700000E-02	1.02962375E+01	6.16326338E-02
6.15700000E-02	1.00985225E+01	6.11555261E-02
6.20800000E-02	9.96250333E+00	6.14710629E-02
6.25900000E-02	9.82145833E+00	6.16058279E-02
6.30900000E-02	9.62143333E+00	5.96330716E-02
6.36000000E-02	9.30193500E+00	5.95705429E-02
6.41100000E-02	9.12001917E+00	5.92167853E-02
6.46100000E-02	8.87877917E+00	5.78992571E-02
6.51200000E-02	8.80744833E+00	5.75645358E-02
6.56300000E-02	8.73275833E+00	5.73743836E-02
6.61300000E-02	8.54518583E+00	5.74197051E-02
6.66400000E-02	8.28555000E+00	5.64489857E-02
6.71500000E-02	8.20237583E+00	5.60851390E-02
6.76500000E-02	8.04551333E+00	5.61960442E-02
6.81600000E-02	7.87868583E+00	5.56975744E-02
6.86700000E-02	7.70626333E+00	5.45965908E-02
6.91700000E-02	7.57466500E+00	5.47794493E-02
6.96800000E-02	7.41715417E+00	5.39432468E-02
7.01900000E-02	7.30782917E+00	5.38644129E-02
7.06900000E-02	7.05756417E+00	5.33631972E-02
7.12000000E-02	7.00812083E+00	5.30715900E-02
7.17100000E-02	6.88077917E+00	5.33095820E-02
7.22100000E-02	6.65458750E+00	5.21686842E-02
7.27200000E-02	6.49068000E+00	5.22271178E-02
7.32300000E-02	6.50427583E+00	5.22114238E-02
7.37300000E-02	6.26361417E+00	5.06646384E-02
7.42400000E-02	6.11775833E+00	5.04553929E-02
7.47500000E-02	6.11410167E+00	5.14702916E-02
7.52600000E-02	5.92562917E+00	5.02866313E-02
7.57600000E-02	5.85704333E+00	4.96327741E-02
7.62700000E-02	5.74187167E+00	4.91551383E-02
7.67800000E-02	5.56688917E+00	4.93266740E-02
7.72800000E-02	5.45398667E+00	4.83811429E-02
7.77900000E-02	5.33458417E+00	4.85699945E-02
7.83000000E-02	5.22334250E+00	4.81261917E-02
7.88000000E-02	5.10970083E+00	4.82319741E-02
7.93100000E-02	5.05106750E+00	4.83892580E-02
7.98200000E-02	4.98236917E+00	4.87542430E-02
8.03200000E-02	4.79993333E+00	4.86090629E-02
8.08300000E-02	4.73148333E+00	4.89351096E-02
8.13400000E-02	4.60302417E+00	4.83848203E-02
8.18400000E-02	4.47054833E+00	4.89135291E-02
8.23500000E-02	4.35674583E+00	4.83938235E-02
8.28600000E-02	4.24048250E+00	4.81623613E-02
8.33600000E-02	4.25162833E+00	4.82312334E-02
8.38700000E-02	4.11863417E+00	4.80411085E-02
8.43800000E-02	4.04145417E+00	4.76116457E-02
8.48800000E-02	3.90373917E+00	4.75113752E-02
8.53900000E-02	3.88253167E+00	4.85900961E-02
8.59000000E-02	3.79275583E+00	4.70511469E-02
8.64000000E-02	3.70177833E+00	4.70507179E-02
8.69100000E-02	3.62155583E+00	4.78139921E-02
8.74200000E-02	3.63674917E+00	4.75865625E-02
8.79200000E-02	3.54033250E+00	4.61940051E-02
8.84300000E-02	3.40043667E+00	4.64799472E-02
8.89400000E-02	3.38752333E+00	4.72887908E-02
8.94400000E-02	3.19982083E+00	4.61898125E-02
8.99500000E-02	3.15279333E+00	4.63793324E-02
9.04600000E-02	3.16220167E+00	4.65692162E-02
9.09600000E-02	3.12868083E+00	4.54074889E-02
9.14700000E-02	3.04294583E+00	4.49273640E-02
9.19800000E-02	2.86487500E+00	4.42247357E-02
9.24800000E-02	2.81270917E+00	4.43800405E-02
9.29900000E-02	2.83400917E+00	4.39979701E-02
9.35000000E-02	2.70356500E+00	4.43742833E-02
9.40100000E-02	2.69481917E+00	4.49742103E-02
9.45100000E-02	2.64190833E+00	4.48052782E-02
9.50200000E-02	2.55659000E+00	4.42899745E-02
9.55300000E-02	2.48774250E+00	4.38835802E-02
9.60300000E-02	2.41099583E+00	4.49847590E-02
9.65400000E-02	2.34388833E+00	4.40855466E-02
9.70500000E-02	2.27965917E+00	4.41425201E-02
9.75500000E-02	2.24943583E+00	4.46480267E-02
9.80600000E-02	2.24861250E+00	4.37701151E-02
9.85700000E-02	2.16300333E+00	4.39719980E-02
9.90700000E-02	2.20511500E+00	4.39356447E-02
9.95800000E-02	2.13224750E+00	4.42932855E-02
1.00090000E-01	2.10235583E+00	4.31630671E-02
1.00590000E-01	2.05761250E+00	4.34243428E-02
1.01100000E-01	1.97036833E+00	4.38769508E-02
1.01610000E-01	1.92634417E+00	4.34259120E-02
1.02110000E-01	1.95203667E+00	4.37738588E-02
1.02620000E-01	1.82958333E+00	4.41976770E-02
1.03130000E-01	1.79462667E+00	4.41877514E-02
1.03630000E-01	1.85740667E+00	4.24564489E-02
1.04140000E-01	1.72845917E+00	4.20248205E-02
1.04650000E-01	1.72731250E+00	4.25633751E-02
1.05150000E-01	1.74958417E+00	4.15266446E-02
1.05660000E-01	1.68627833E+00	4.12384895E-02
1.06170000E-01	1.67599417E+00	4.20465964E-02
1.06670000E-01	1.53949250E+00	4.17400031E-02
1.07180000E-01	1.56136333E+00	4.14905698E-02
1.07690000E-01	1.56652000E+00	4.09524324E-02
1.08190000E-01	1.45498000E+00	4.09186711E-02
1.08700000E-01	1.45931250E+00	4.00435808E-02
1.09210000E-01	1.46817500E+00	3.98579881E-02
1.09710000E-01	1.40588500E+00	4.00732623E-02
1.10220000E-01	1.32020750E+00	3.90009401E-02
1.10730000E-01	1.33156917E+00	3.93894624E-02
1.11230000E-01	1.30000750E+00	3.89161583E-02
1.11740000E-01	1.24968667E+00	3.90745694E-02
1.12250000E-01	1.26460500E+00	3.82297777E-02
1.12750000E-01	1.27639667E+00	3.81496223E-02
1.13260000E-01	1.21951500E+00	3.84043891E-02
1.13770000E-01	1.22123417E+00	3.76107699E-02
1.14280000E-01	1.17927333E+00	3.77942645E-02
1.14780000E-01	1.19161500E+00	3.75439295E-02
1.15290000E-01	1.11778417E+00	3.72034747E-02
1.15800000E-01	1.14529167E+00	3.71541779E-02
1.16300000E-01	1.16403083E+00	3.66528637E-02
1.16810000E-01	1.15487750E+00	3.69823282E-02
1.17320000E-01	1.08947417E+00	3.61100689E-02
1.17820000E-01	1.03982917E+00	3.65926403E-02
1.18330000E-01	1.07112500E+00	3.58840905E-02
1.18840000E-01	1.08112250E+00	3.62122588E-02
1.19340000E-01	1.06870500E+00	3.59714987E-02
1.19850000E-01	9.83950833E-01	3.56560978E-02
1.20360000E-01	1.00781667E+00	3.57821146E-02
1.20860000E-01	1.00976250E+00	3.55279368E-02
1.21370000E-01	9.82749167E-01	3.53887077E-02
1.21880000E-01	9.49607500E-01	3.51762820E-02
1.22380000E-01	9.01952500E-01	3.48848912E-02
1.22890000E-01	9.23085833E-01	3.48660860E-02
1.23400000E-01	8.81438333E-01	3.47577375E-02
1.23900000E-01	8.92673333E-01	3.50117977E-02
1.24410000E-01	9.35272500E-01	3.45063775E-02
1.24920000E-01	8.14617500E-01	3.45255369E-02
1.25420000E-01	8.66463333E-01	3.45789261E-02
1.25930000E-01	8.59046667E-01	3.42497979E-02
1.26440000E-01	8.74864167E-01	3.37622350E-02
1.26940000E-01	8.39576667E-01	3.37376788E-02
1.27450000E-01	7.78212500E-01	3.37748565E-02
1.27960000E-01	8.02667500E-01	3.35622117E-02
1.28460000E-01	8.16075833E-01	3.37178240E-02
1.28970000E-01	7.81740833E-01	3.33135795E-02
1.29480000E-01	8.06430000E-01	3.29432873E-02
1.29980000E-01	7.64320833E-01	3.30207650E-02
1.30490000E-01	7.98205000E-01	3.31465296E-02
1.31000000E-01	8.05109167E-01	3.28003535E-02
1.31500000E-01	7.43060000E-01	3.26254138E-02
1.32010000E-01	7.47952500E-01	3.24691469E-02
1.32520000E-01	7.37970833E-01	3.26324439E-02
1.33020000E-01	7.30161667E-01	3.23925200E-02
1.33530000E-01	7.05628333E-01	3.19604420E-02
1.34040000E-01	7.28915833E-01	3.20951443E-02
1.34540000E-01	6.82882500E-01	3.19836703E-02
1.35050000E-01	6.99380833E-01	3.20055923E-02
1.35560000E-01	6.69254167E-01	3.17387871E-02
1.36060000E-01	7.20629167E-01	3.16985300E-02
1.36570000E-01	6.94800000E-01	3.17880493E-02
1.37080000E-01	6.29664167E-01	3.17375654E-02
1.37580000E-01	6.68667500E-01	3.17050355E-02
1.38090000E-01	6.75109167E-01	3.16129195E-02
1.38600000E-01	6.50949167E-01	3.14530997E-02
1.39110000E-01	6.12878333E-01	3.15431313E-02
1.39610000E-01	6.46931667E-01	3.13748977E-02
1.40120000E-01	6.32238333E-01	3.13709607E-02
1.40630000E-01	6.37580833E-01	3.12782557E-02
1.41130000E-01	6.24018333E-01	3.09739230E-02
1.41640000E-01	6.00325833E-01	3.07189143E-02
1.42150000E-01	6.09546667E-01	3.07566034E-02
1.42650000E-01	5.85505000E-01	3.09232363E-02
1.43160000E-01	5.94783333E-01	3.06050858E-02
1.43670000E-01	5.37633333E-01	3.04796740E-02
1.44170000E-01	5.81341667E-01	3.04433183E-02
1.44680000E-01	5.59625000E-01	3.04484058E-02
1.45190000E-01	6.04387500E-01	3.05384337E-02
1.45690000E-01	6.27948333E-01	3.03532709E-02
1.46200000E-01	5.44531667E-01	3.03108577E-02
1.46710000E-01	5.88225000E-01	3.02767504E-02
1.47210000E-01	5.27803333E-01	3.00995175E-02
1.47720000E-01	5.78567500E-01	2.99785312E-02
1.48230000E-01	5.71035833E-01	3.00601570E-02
1.48730000E-01	5.65932500E-01	2.97906099E-02
1.49240000E-01	5.38020833E-01	2.98298044E-02
1.49750000E-01	4.98095833E-01	2.96766704E-02
1.50250000E-01	4.93619167E-01	2.98157632E-02
1.50760000E-01	5.14760833E-01	2.96702013E-02
1.51270000E-01	4.56915833E-01	2.94834148E-02
1.51770000E-01	4.98918333E-01	2.94364473E-02
1.52280000E-01	5.14376667E-01	2.93628493E-02
1.52790000E-01	4.69899167E-01	2.92417548E-02
1.53290000E-01	5.03127500E-01	2.89614405E-02
1.53800000E-01	5.17298333E-01	2.92111650E-02
1.54310000E-01	4.89940000E-01	2.89910903E-02
1.54810000E-01	4.51097500E-01	2.88349406E-02
1.55320000E-01	4.65469167E-01	2.89508023E-02
1.55830000E-01	4.91109167E-01	2.89642045E-02
1.56330000E-01	5.04190833E-01	2.86586482E-02
1.56840000E-01	4.58345000E-01	2.86786089E-02
1.57350000E-01	4.40689167E-01	2.89873484E-02
1.57850000E-01	4.37641667E-01	2.84554178E-02
1.58360000E-01	4.25890000E-01	2.81136829E-02
1.58870000E-01	4.44396667E-01	2.82180508E-02
1.59370000E-01	4.35796667E-01	2.84759500E-02
1.59880000E-01	4.82248333E-01	2.81888051E-02
1.60390000E-01	4.20670833E-01	2.80257274E-02
1.60890000E-01	4.31812500E-01	2.81665202E-02
1.61400000E-01	4.15789167E-01	2.81194786E-02
1.61910000E-01	3.88217500E-01	2.78544758E-02
1.62410000E-01	4.28987500E-01	2.76950711E-02
1.62920000E-01	3.89969167E-01	2.80773503E-02
1.63430000E-01	4.01570833E-01	2.78347959E-02
1.63930000E-01	3.99565000E-01	2.77954207E-02
1.64440000E-01	3.98634167E-01	2.79265776E-02
1.64950000E-01	4.08935000E-01	2.77531917E-02
1.65450000E-01	4.07961667E-01	2.74584419E-02
1.65960000E-01	3.73964167E-01	2.78168136E-02
1.66470000E-01	3.47652500E-01	2.74236841E-02
1.66970000E-01	3.91177500E-01	2.72474843E-02
1.67480000E-01	3.93609167E-01	2.77171345E-02
1.67990000E-01	3.74027500E-01	2.77204303E-02
1.68490000E-01	3.49031667E-01	2.79196035E-02
1.69000000E-01	3.68010833E-01	2.79475396E-02
1.69510000E-01	3.42297500E-01	2.79801489E-02
1.70010000E-01	3.70351667E-01	2.81599077E-02
1.70520000E-01	3.63262500E-01	2.78801892E-02
1.71030000E-01	3.67935833E-01	2.79845932E-02
1.71530000E-01	3.61309167E-01	2.82377293E-02
1.72040000E-01	3.34028333E-01	2.81540564E-02
1.72550000E-01	3.56925833E-01	2.81228712E-02
1.73050000E-01	3.44030000E-01	2.79938239E-02
1.73560000E-01	3.07335833E-01	2.83418410E-02
1.74070000E-01	3.36599167E-01	2.79123441E-02
1.74570000E-01	3.51289167E-01	2.81247329E-02
1.75080000E-01	3.04349167E-01	2.82394683E-02
1.75590000E-01	3.44118333E-01	2.82153177E-02
1.76100000E-01	3.60725000E-01	2.79533637E-02
1.76600000E-01	2.96951667E-01	2.81994208E-02
1.77110000E-01	2.94110833E-01	2.84867544E-02
1.77620000E-01	3.43720000E-01	2.80033920E-02
1.78120000E-01	3.65731667E-01	2.81746529E-02
1.78630000E-01	3.13630000E-01	2.81354698E-02
1.79140000E-01	3.38350833E-01	2.82639324E-02
1.79640000E-01	3.35960000E-01	2.78687968E-02
1.80150000E-01	3.20472500E-01	2.78727753E-02
1.80660000E-01	2.97927500E-01	2.80890590E-02
1.81160000E-01	2.99192500E-01	2.77078199E-02
1.81670000E-01	3.09701667E-01	2.81847215E-02
1.82180000E-01	3.26786667E-01	2.87021167E-02
1.82680000E-01	3.47374167E-01	2.86598653E-02
1.83190000E-01	2.79658333E-01	2.88299968E-02
1.83700000E-01	2.75275000E-01	2.87582659E-02
1.84200000E-01	3.24270833E-01	2.90922744E-02
1.84710000E-01	2.67357500E-01	2.88501523E-02
1.85220000E-01	2.57896667E-01	2.89383950E-02
1.85720000E-01	3.16323333E-01	2.90764567E-02
1.86230000E-01	2.63264167E-01	2.89682685E-02
1.86740000E-01	2.79939167E-01	2.90996116E-02
1.87240000E-01	2.92615833E-01	2.92999216E-02
1.87750000E-01	2.53550000E-01	2.96761869E-02
1.88260000E-01	2.95550833E-01	2.92673123E-02
1.88760000E-01	2.62359167E-01	2.94863441E-02
1.89270000E-01	2.62006667E-01	2.98261394E-02
1.89780000E-01	2.28498333E-01	2.96966479E-02
1.90280000E-01	2.80133333E-01	2.95982317E-02
1.90790000E-01	2.55056667E-01	2.96394369E-02
1.91300000E-01	2.56821667E-01	2.98492928E-02
1.91800000E-01	3.11008333E-01	2.97124828E-02
1.92310000E-01	2.63660000E-01	2.98120994E-02
1.92820000E-01	2.18784167E-01	2.98341222E-02
1.93320000E-01	2.26738333E-01	2.99622792E-02
1.93830000E-01	2.37503333E-01	2.99318350E-02
1.94340000E-01	2.04156667E-01	2.98467222E-02
1.94840000E-01	2.57534167E-01	3.01452471E-02
1.95350000E-01	2.06904167E-01	2.99135418E-02
1.95860000E-01	1.94205833E-01	3.02557432E-02
1.96360000E-01	2.41159167E-01	3.04947912E-02
1.96870000E-01	2.54394167E-01	3.01910594E-02
1.97380000E-01	2.06064167E-01	3.01757602E-02
1.97880000E-01	2.67140833E-01	3.02243725E-02
1.98390000E-01	2.77124167E-01	3.02931916E-02
1.98900000E-01	2.29580833E-01	3.00001975E-02
1.99400000E-01	2.19517500E-01	3.00321095E-02
1.99910000E-01	1.71833333E-01	3.03815603E-02
2.00420000E-01	2.42466667E-01	3.03468489E-02
2.00920000E-01	2.43168333E-01	3.01607068E-02
2.01430000E-01	2.23107500E-01	3.02703604E-02
2.01940000E-01	2.11244167E-01	3.06004268E-02
2.02440000E-01	2.17572500E-01	3.01572369E-02
2.02950000E-01	2.18759167E-01	3.03929380E-02
2.03460000E-01	1.75579167E-01	3.05894099E-02
2.03960000E-01	1.87199167E-01	3.03277757E-02
2.04470000E-01	2.03557500E-01	3.00940177E-02
2.04980000E-01	2.29771667E-01	3.01824488E-02
2.05480000E-01	1.90640833E-01	3.03927534E-02
2.05990000E-01	1.81983333E-01	3.02166830E-02
2.06500000E-01	2.41635833E-01	3.01742359E-02
2.07000000E-01	1.95835000E-01	3.05185800E-02
2.07510000E-01	2.08687500E-01	3.02515594E-02
2.08020000E-01	2.21030000E-01	3.03574091E-02
2.08520000E-01	1.53850000E-01	3.05141615E-02
2.09030000E-01	1.95783333E-01	3.06722087E-02
2.09540000E-01	2.03374167E-01	2.99569723E-02
2.10040000E-01	1.90972500E-01	3.01790642E-02
2.10550000E-01	2.14939167E-01	3.06329303E-02
2.11060000E-01	1.98932500E-01	3.01909771E-02
2.11560000E-01	2.34421667E-01	3.00100976E-02
2.12070000E-01	1.68901667E-01	3.01446582E-02
2.12580000E-01	1.51600833E-01	3.03531259E-02
2.13080000E-01	1.65047500E-01	3.01702077E-02
2.13590000E-01	2.77875833E-01	3.02567897E-02
2.14100000E-01	1.80519167E-01	3.03873091E-02
2.14600000E-01	1.77862500E-01	2.99634854E-02
2.15110000E-01	1.78952500E-01	3.00002475E-02
2.15620000E-01	1.89392500E-01	3.02626615E-02
2.16120000E-01	3.09834167E-01	3.03599903E-02
2.16630000E-01	2.18711667E-01	2.97082824E-02
2.17140000E-01	1.89595000E-01	2.98113330E-02
2.17640000E-01	1.87028333E-01	3.03360807E-02
2.18150000E-01	1.69739167E-01	2.97921341E-02
2.18660000E-01	1.83991667E-01	2.97754874E-02
2.19160000E-01	1.79327500E-01	2.99981834E-02
2.19670000E-01	2.05854167E-01	2.98989769E-02
2.20180000E-01	1.73580000E-01	2.96297278E-02
2.20680000E-01	1.62304167E-01	2.97389113E-02
2.21190000E-01	1.29850833E-01	2.98703006E-02
2.21700000E-01	1.44334167E-01	2.93528172E-02
2.22200000E-01	1.53700000E-01	2.93938130E-02
2.22710000E-01	1.14823333E-01	2.95444516E-02
2.23220000E-01	1.59542500E-01	2.97729480E-02
2.23720000E-01	1.88250833E-01	2.93781783E-02
2.24230000E-01	1.22920833E-01	2.92860044E-02
2.24740000E-01	1.76373333E-01	2.95595149E-02
2.25240000E-01	1.30350000E-01	2.90390697E-02
2.25750000E-01	1.67268333E-01	2.90127893E-02
2.26260000E-01	1.64246667E-01	2.90521823E-02
2.26760000E-01	1.03580833E-01	2.89206983E-02
2.27270000E-01	1.70416667E-01	2.88785231E-02
2.27780000E-01	1.50880833E-01	2.87881082E-02
2.28280000E-01	1.18662500E-01	2.88690957E-02
2.28790000E-01	1.79730000E-01	2.86592998E-02
2.29300000E-01	1.62735000E-01	2.83983027E-02
2.29800000E-01	1.53015000E-01	2.86682203E-02
2.30310000E-01	1.13205000E-01	2.85355855E-02
2.30820000E-01	1.52135833E-01	2.80437803E-02
2.31320000E-01	1.49610000E-01	2.83198660E-02
2.31830000E-01	1.19294167E-01	2.83406720E-02
2.32340000E-01	1.82371667E-01	2.79835920E-02
2.32840000E-01	1.57217500E-01	2.80401588E-02
2.33350000E-01	1.30027500E-01	2.78816131E-02
2.33860000E-01	1.20625833E-01	2.79208605E-02
2.34360000E-01	1.56486667E-01	2.74940001E-02
2.34870000E-01	1.33450000E-01	2.75980770E-02
2.35380000E-01	1.70075000E-01	2.74665047E-02
2.35880000E-01	1.55805833E-01	2.72692686E-02
2.36390000E-01	1.49206667E-01	2.71744683E-02
2.36900000E-01	1.59783333E-01	2.76198398E-02
2.37400000E-01	7.72433333E-02	2.73566182E-02
2.37910000E-01	1.11060000E-01	2.69407867E-02
2.38420000E-01	1.54494167E-01	2.70327194E-02
2.38920000E-01	1.33426667E-01	2.73951950E-02
2.39430000E-01	1.39929167E-01	2.69033325E-02
2.39940000E-01	1.35436667E-01	2.69553401E-02
2.40440000E-01	1.43491667E-01	2.69611746E-02
2.40950000E-01	1.71551667E-01	2.70013568E-02
2.41450000E-01	1.55660833E-01	2.69287634E-02
2.41960000E-01	1.13439167E-01	2.67124774E-02
2.42470000E-01	1.24622500E-01	2.69716726E-02
2.42970000E-01	1.50575833E-01	2.65593107E-02
2.43480000E-01	1.06783333E-01	2.65417310E-02
2.43990000E-01	1.09433333E-01	2.66634410E-02
2.44490000E-01	1.13230000E-01	2.64108340E-02
2.45000000E-01	1.15698333E-01	2.62743182E-02
2.45510000E-01	1.52490000E-01	2.64649582E-02
2.46010000E-01	1.57396667E-01	2.64812311E-02
2.46520000E-01	9.50608333E-02	2.60154273E-02
2.47030000E-01	1.25155000E-01	2.62143433E-02
2.47530000E-01	1.00975833E-01	2.61613228E-02
2.48040000E-01	1.60855833E-01	2.62716921E-02
2.48550000E-01	1.06828333E-01	2.59876324E-02
2.49050000E-01	1.58962500E-01	2.61798394E-02
2.49560000E-01	1.16574167E-01	2.60848552E-02
2.50070000E-01	1.48805000E-01	2.58303221E-02
2.50570000E-01	6.04875000E-02	2.59065159E-02
2.51080000E-01	1.05545833E-01	2.58036531E-02
2.51590000E-01	1.71877500E-01	2.58975931E-02
2.52090000E-01	1.19922500E-01	2.57815909E-02
2.52600000E-01	9.67775000E-02	2.56943317E-02
2.53110000E-01	9.93025000E-02	2.57534429E-02
2.53610000E-01	1.04450833E-01	2.55860847E-02
2.54120000E-01	9.73808333E-02	2.54638852E-02
2.54630000E-01	1.25527500E-01	2.56318932E-02
2.55130000E-01	1.33575833E-01	2.55958850E-02
2.55640000E-01	1.13237500E-01	2.51242304E-02
2.56150000E-01	3.68983333E-02	2.49768667E-02
2.56650000E-01	9.27775000E-02	2.53728573E-02
2.57160000E-01	1.01715833E-01	2.51691376E-02
2.57670000E-01	1.07277500E-01	2.49431985E-02
2.58170000E-01	1.07130000E-01	2.50840262E-02
2.58680000E-01	1.26395000E-01	2.49918202E-02
2.59190000E-01	8.92925000E-02	2.49445123E-02
2.59690000E-01	1.13370000E-01	2.49489548E-02
2.60200000E-01	1.00471667E-01	2.45919631E-02
2.60710000E-01	1.07660833E-01	2.47883648E-02
2.61210000E-01	9.73083333E-02	2.46288343E-02
2.61720000E-01	8.74633333E-02	2.46340109E-02
2.62230000E-01	7.90266667E-02	2.46088788E-02
2.62730000E-01	9.37883333E-02	2.45804118E-02
2.63240000E-01	8.23500000E-02	2.44599417E-02
2.63750000E-01	1.21815000E-01	2.44576259E-02
2.64250000E-01	1.32760833E-01	2.44856166E-02
2.64760000E-01	9.05525000E-02	2.43468835E-02
2.65270000E-01	9.27266667E-02	2.46137559E-02
2.65770000E-01	9.02258333E-02	2.43835113E-02
2.66280000E-01	9.18141667E-02	2.42147495E-02
2.66790000E-01	8.64466667E-02	2.42931873E-02
2.67290000E-01	1.24210833E-01	2.42302780E-02
2.67800000E-01	1.35785000E-01	2.43946412E-02
2.68310000E-01	9.22491667E-02	2.40496075E-02
2.68810000E-01	1.10243333E-01	2.40812169E-02
2.69320000E-01	1.45358333E-01	2.40155728E-02
2.69830000E-01	9.53433333E-02	2.39789427E-02
2.70330000E-01	1.21623333E-01	2.39054597E-02
2.70840000E-01	1.09272500E-01	2.40138602E-02
2.71340000E-01	1.22870833E-01	2.37621457E-02
2.71850000E-01	8.77100000E-02	2.37856453E-02
2.72360000E-01	9.61058333E-02	2.38850304E-02
2.72860000E-01	6.83341667E-02	2.39968491E-02
2.73370000E-01	5.48433333E-02	2.38853856E-02
2.73880000E-01	8.76533333E-02	2.36318404E-02
2.74380000E-01	1.02454167E-01	2.37431772E-02
2.74890000E-01	1.03131667E-01	2.37109586E-02
2.75400000E-01	1.00122500E-01	2.35637842E-02
2.75900000E-01	1.05105000E-01	2.36210369E-02
2.76410000E-01	1.38333333E-01	2.36562099E-02
2.76920000E-01	9.70916667E-02	2.35571304E-02
2.77420000E-01	9.04541667E-02	2.33634581E-02
2.77930000E-01	9.27975000E-02	2.34648351E-02
2.78440000E-01	1.09065000E-01	2.35250749E-02
2.78940000E-01	1.10945000E-01	2.32234556E-02
2.79450000E-01	1.13775833E-01	2.35951587E-02
2.79960000E-01	8.69125000E-02	2.34985140E-02
2.80460000E-01	7.96225000E-02	2.34794877E-02
2.80970000E-01	9.84733333E-02	2.33409561E-02
2.81480000E-01	9.22066667E-02	2.32931548E-02
2.81980000E-01	1.08370833E-01	2.31214625E-02
2.82490000E-01	7.66400000E-02	2.31728251E-02
2.83000000E-01	1.23347500E-01	2.32002083E-02
2.83500000E-01	1.07456667E-01	2.32320159E-02
2.84010000E-01	1.06799167E-01	2.32179238E-02
2.84520000E-01	8.98425000E-02	2.31478927E-02
2.85020000E-01	6.63958333E-02	2.33600358E-02
2.85530000E-01	8.77016667E-02	2.32362970E-02
2.86040000E-01	1.10076667E-01	2.29604112E-02
2.86540000E-01	8.31866667E-02	2.30079008E-02
2.87050000E-01	4.89750000E-02	2.30511012E-02
2.87560000E-01	1.33598333E-01	2.30540043E-02
2.88060000E-01	1.18527500E-01	2.28934346E-02
2.88570000E-01	8.81433333E-02	2.30426351E-02
2.89080000E-01	8.16158333E-02	2.31141268E-02
2.89580000E-01	1.33243333E-01	2.30346990E-02
2.90090000E-01	9.68100000E-02	2.30436724E-02
2.90590000E-01	1.10899167E-01	2.30973741E-02
2.91100000E-01	7.99658333E-02	2.30231958E-02
2.91610000E-01	6.02991667E-02	2.31305701E-02
2.92110000E-01	6.59075000E-02	2.32221117E-02
2.92620000E-01	9.93408333E-02	2.31782140E-02
2.93130000E-01	9.67925000E-02	2.30100914E-02
2.93630000E-01	1.00770000E-01	2.29886268E-02
2.94140000E-01	9.05666667E-02	2.31746363E-02
2.94650000E-01	1.06898333E-01	2.31522351E-02
2.95150000E-01	1.09933333E-01	2.29982516E-02
2.95660000E-01	1.09227500E-01	2.29706677E-02
2.96170000E-01	1.16305833E-01	2.32745714E-02
2.96670000E-01	8.30725000E-02	2.29340370E-02
2.97180000E-01	1.00165000E-01	2.29931288E-02
2.97690000E-01	1.31963333E-01	2.30797988E-02
2.98190000E-01	1.02990833E-01	2.30578018E-02
2.98700000E-01	1.26515833E-01	2.28932621E-02
2.99210000E-01	1.23467500E-01	2.30327032E-02
2.99710000E-01	7.59550000E-02	2.30611356E-02
3.00220000E-01	9.93766667E-02	2.28849881E-02
3.00730000E-01	1.27839167E-01	2.27439243E-02
3.01230000E-01	1.16817500E-01	2.28926181E-02
3.01740000E-01	1.03455000E-01	2.29046289E-02
3.02250000E-01	8.56641667E-02	2.28471762E-02
3.02750000E-01	8.23925000E-02	2.28022661E-02
3.03260000E-01	1.14475833E-01	2.27917987E-02
3.03770000E-01	1.10171667E-01	2.26369938E-02
3.04270000E-01	1.12720000E-01	2.27709189E-02
3.04780000E-01	1.50391667E-01	2.27778646E-02
3.05290000E-01	8.37008333E-02	2.28051822E-02
3.05790000E-01	1.04384167E-01	2.27471062E-02
3.06300000E-01	7.27225000E-02	2.24108968E-02
3.06800000E-01	8.85016667E-02	2.27244972E-02
3.07310000E-01	9.28550000E-02	2.29547269E-02
3.07820000E-01	8.75458333E-02	2.28264059E-02
3.08320000E-01	1.14367500E-01	2.28450858E-02
3.08830000E-01	1.07831667E-01	2.30322622E-02
3.09340000E-01	6.89100000E-02	2.29519182E-02
3.09840000E-01	6.65683333E-02	2.29976886E-02
3.10350000E-01	9.24300000E-02	2.29801608E-02
3.10860000E-01	9.16675000E-02	2.29821620E-02
3.11360000E-01	1.00417500E-01	2.32502438E-02
3.11870000E-01	1.00889167E-01	2.34409263E-02
3.12380000E-01	1.01825833E-01	2.36093826E-02
3.12880000E-01	8.43500000E-02	2.35763752E-02
3.13390000E-01	5.84825000E-02	2.37451311E-02
3.13900000E-01	7.93900000E-02	2.39332487E-02
3.14400000E-01	8.76300000E-02	2.39671536E-02
3.14910000E-01	1.16353333E-01	2.40577801E-02
3.15420000E-01	7.30200000E-02	2.40851809E-02
3.15920000E-01	6.79283333E-02	2.43667803E-02
3.16430000E-01	1.42540833E-01	2.42437897E-02
3.16940000E-01	5.53666667E-02	2.43204847E-02
3.17440000E-01	8.63425000E-02	2.42550485E-02
3.17950000E-01	1.33144167E-01	2.43400188E-02
3.18450000E-01	1.18817500E-01	2.41758975E-02
3.18960000E-01	1.02644167E-01	2.44346489E-02
3.19470000E-01	4.95250000E-02	2.45837386E-02
3.19970000E-01	7.05150000E-02	2.43314409E-02
3.20480000E-01	8.45366667E-02	2.44717602E-02
3.20990000E-01	8.00016667E-02	2.51953594E-02
3.21490000E-01	1.07166667E-01	2.45727635E-02
3.22000000E-01	5.46800000E-02	2.43831167E-02
3.22510000E-01	1.25428333E-01	2.43245448E-02
3.23010000E-01	1.34188333E-01	2.45385565E-02
3.23520000E-01	8.11483333E-02	2.45624353E-02
3.24030000E-01	8.79808333E-02	2.45084046E-02
3.24530000E-01	7.08700000E-02	2.46459780E-02
3.25040000E-01	1.11643333E-01	2.47972830E-02
3.25550000E-01	6.14266667E-02	2.44792955E-02
3.26050000E-01	1.05414167E-01	2.45596999E-02
3.26560000E-01	7.20933333E-02	2.45590292E-02
3.27070000E-01	7.66683333E-02	2.45492183E-02
3.27570000E-01	6.31566667E-02	2.44847665E-02
3.28080000E-01	9.59366667E-02	2.44730517E-02
3.28590000E-01	1.10370833E-01	2.48652779E-02
3.29090000E-01	1.25000833E-01	2.44683377E-02
3.29600000E-01	7.37041667E-02	2.46570896E-02
3.30100000E-01	9.33141667E-02	2.47129921E-02
3.30610000E-01	9.98833333E-03	2.46022044E-02
3.31120000E-01	9.27100000E-02	2.46317510E-02
3.31620000E-01	8.54108333E-02	2.47676975E-02
3.32130000E-01	8.01808333E-02	2.49331732E-02
3.32640000E-01	1.11242500E-01	2.48688535E-02
3.33140000E-01	1.28995000E-01	2.49308651E-02
3.33650000E-01	7.03658333E-02	2.50909238E-02
3.34160000E-01	8.60775000E-02	2.50264024E-02
3.34660000E-01	8.05466667E-02	2.47562417E-02
3.35170000E-01	9.40716667E-02	2.50109526E-02
3.35680000E-01	1.18055833E-01	2.50397789E-02
3.36180000E-01	6.20758333E-02	2.50823861E-02
3.36690000E-01	1.03231667E-01	2.49897743E-02
3.37200000E-01	1.29562500E-01	2.48594158E-02
3.37700000E-01	8.29366667E-02	2.53349823E-02
3.38210000E-01	6.86991667E-02	2.52415196E-02
3.38720000E-01	6.66783333E-02	2.49663078E-02
3.39220000E-01	9.54041667E-02	2.51361253E-02
3.39730000E-01	9.32600000E-02	2.50980174E-02
3.40230000E-01	1.20406667E-01	2.49501518E-02
3.40740000E-01	8.12833333E-02	2.51589357E-02
3.41250000E-01	6.93775000E-02	2.50125772E-02
3.41750000E-01	3.40066667E-02	2.50404673E-02
3.42260000E-01	6.85750000E-02	2.52113460E-02
3.42770000E-01	1.10468333E-01	2.55026357E-02
3.43270000E-01	9.49741667E-02	2.52758169E-02
3.43780000E-01	8.55650000E-02	2.49886237E-02
3.44290000E-01	9.04466667E-02	2.52815805E-02
3.44790000E-01	9.18341667E-02	2.55481128E-02
3.45300000E-01	5.84583333E-02	2.50548542E-02
3.45810000E-01	1.42863333E-01	2.54567262E-02
3.46310000E-01	8.15350000E-02	2.56203532E-02
3.46820000E-01	4.37558333E-02	2.52973463E-02
3.47330000E-01	9.32825000E-02	2.55056836E-02
3.47830000E-01	6.76891667E-02	2.56345635E-02
3.48340000E-01	7.10841667E-02	2.55626493E-02
3.48840000E-01	8.35633333E-02	2.52564091E-02
3.49350000E-01	5.57458333E-02	2.54341709E-02
3.49860000E-01	5.81341667E-02	2.55097906E-02
3.50360000E-01	8.02175000E-02	2.55358888E-02
3.50870000E-01	6.16658333E-02	2.50411476E-02
3.51380000E-01	1.05558333E-01	2.51828952E-02
3.51880000E-01	9.40750000E-02	2.54272521E-02
3.52390000E-01	9.22483333E-02	2.52386862E-02
3.52900000E-01	6.44525000E-02	2.50614903E-02
3.53400000E-01	5.40700000E-02	2.53375503E-02
3.53910000E-01	4.40483333E-02	2.56714830E-02
3.54420000E-01	9.22416667E-02	2.50923576E-02
3.54920000E-01	5.33991667E-02	2.49494778E-02
3.55430000E-01	5.32433333E-02	2.44838165E-02
3.55940000E-01	9.08625000E-02	2.44034953E-02
3.56440000E-01	1.61975000E-02	2.42352274E-02
3.56950000E-01	1.06711667E-01	2.40781190E-02
3.57450000E-01	7.83400000E-02	2.40202618E-02
3.57960000E-01	8.97233333E-02	2.37219566E-02
3.58470000E-01	6.51441667E-02	2.39317606E-02
3.58970000E-01	6.97258333E-02	2.41735837E-02
3.59480000E-01	7.55250000E-02	2.42487882E-02
3.59990000E-01	9.58141667E-02	2.43136188E-02
3.60490000E-01	4.82366667E-02	2.44391933E-02
3.61000000E-01	7.53483333E-02	2.45350443E-02
3.61510000E-01	4.70841667E-02	2.43660044E-02
3.62010000E-01	1.04750833E-01	2.45086348E-02
3.62520000E-01	8.78166667E-02	2.45830132E-02
3.63030000E-01	8.70516667E-02	2.46525777E-02
3.63530000E-01	7.76308333E-02	2.44016918E-02
3.64040000E-01	7.79483333E-02	2.46958459E-02
3.64550000E-01	7.97150000E-02	2.49090454E-02
3.65050000E-01	5.33575000E-02	2.48674248E-02
3.65560000E-01	5.90383333E-02	2.49115969E-02
3.66060000E-01	7.90750000E-02	2.52677067E-02
3.66570000E-01	6.09800000E-02	2.50846985E-02
3.67080000E-01	7.65033333E-02	2.48552944E-02
3.67580000E-01	7.42233333E-02	2.51938997E-02
3.68090000E-01	4.11266667E-02	2.52124349E-02
3.68600000E-01	1.33092500E-01	2.53307225E-02
3.69100000E-01	9.35150000E-02	2.55541457E-02
3.69610000E-01	4.41716667E-02	2.56087630E-02
3.70120000E-01	5.20958333E-02	2.60020794E-02
3.70620000E-01	6.85941667E-02	2.59861280E-02
3.71130000E-01	5.90566667E-02	2.62172756E-02
3.71640000E-01	7.24941667E-02	2.64904691E-02
3.72140000E-01	6.54775000E-02	2.62224232E-02
3.72650000E-01	8.97516667E-02	2.61682529E-02
3.73150000E-01	4.90416667E-02	2.63876692E-02
3.73660000E-01	7.71816667E-02	2.62903703E-02
3.74170000E-01	7.79116667E-02	2.62157059E-02
3.74670000E-01	8.42575000E-02	2.63163647E-02
3.75180000E-01	4.95633333E-02	2.66148047E-02
3.75690000E-01	7.66466667E-02	2.66040360E-02
3.76190000E-01	7.22475000E-02	2.66485773E-02
3.76700000E-01	4.29783333E-02	2.69182885E-02
3.77210000E-01	7.76191667E-02	2.71227887E-02
3.77710000E-01	7.29291667E-02	2.68323570E-02
3.78220000E-01	1.24324167E-01	2.72392732E-02
3.78730000E-01	7.04733333E-02	2.76275336E-02
3.79230000E-01	3.52641667E-02	2.74508124E-02
3.79740000E-01	5.01458333E-02	2.72307820E-02
3.80240000E-01	5.96108333E-02	2.77223348E-02
3.80750000E-01	6.23908333E-02	2.78425868E-02
3.81260000E-01	8.70350000E-02	2.79712316E-02
3.81760000E-01	8.64800000E-02	2.80183406E-02
3.82270000E-01	8.04591667E-02	2.79431201E-02
3.82780000E-01	5.83316667E-02	2.83814115E-02
3.83280000E-01	1.26527500E-01	2.81996624E-02
3.83790000E-01	4.25058333E-02	2.83115152E-02
3.84300000E-01	6.00175000E-02	2.87677250E-02
3.84800000E-01	9.92416667E-02	2.86662658E-02
3.85310000E-01	7.59100000E-02	2.86234085E-02
3.85820000E-01	1.15530833E-01	2.90587766E-02
3.86320000E-01	1.13492500E-01	2.88358567E-02
3.86830000E-01	6.44408333E-02	2.89158946E-02
3.87330000E-01	4.71325000E-02	2.91410217E-02
3.87840000E-01	7.21175000E-02	2.93040144E-02
3.88350000E-01	9.05025000E-02	2.95908983E-02
3.88850000E-01	7.91750000E-02	2.96658566E-02
3.89360000E-01	5.73000000E-02	2.99534485E-02
3.89870000E-01	6.83166667E-02	2.95818770E-02
3.90370000E-01	7.83875000E-02	3.02092662E-02
3.90880000E-01	9.91833333E-02	3.01818219E-02
3.91390000E-01	5.72275000E-02	3.01948967E-02
3.91890000E-01	7.21216667E-02	3.06924720E-02
3.92400000E-01	5.81566667E-02	3.05388766E-02
3.92900000E-01	8.32416667E-02	3.05965724E-02
3.93410000E-01	7.55641667E-02	3.06801166E-02
3.93920000E-01	1.20505833E-01	3.13743308E-02
3.94420000E-01	1.11692500E-01	3.07744933E-02
3.94930000E-01	8.81550000E-02	3.10356969E-02
3.95440000E-01	9.64666667E-02	3.14634863E-02
3.95940000E-01	1.34180000E-01	3.14372699E-02
3.96450000E-01	5.99558333E-02	3.41779560E-02
3.96960000E-01	5.63600000E-02	3.19291876E-02
3.97460000E-01	5.90641667E-02	3.17829114E-02
3.97970000E-01	9.60283333E-02	3.17933756E-02
3.98470000E-01	1.01570000E-01	3.22882563E-02
3.98980000E-01	6.08716667E-02	3.25473221E-02
3.99490000E-01	1.06356667E-01	3.26326431E-02
3.99990000E-01	3.61033333E-02	3.25606740E-02
4.00500000E-01	1.45343333E-01	3.27338830E-02
4.01010000E-01	5.29933333E-02	3.30914339E-02
4.01510000E-01	1.25824167E-01	3.29604404E-02
4.02020000E-01	7.58116667E-02	3.32889304E-02
4.02530000E-01	7.23216667E-02	3.33404259E-02
4.03030000E-01	7.18291667E-02	3.34708584E-02
4.03540000E-01	6.26175000E-02	3.29042720E-02
4.04050000E-01	4.74308333E-02	3.35405337E-02
4.04550000E-01	1.02824167E-01	3.38724066E-02
4.05060000E-01	1.01995000E-01	3.37335423E-02
4.05560000E-01	9.05616667E-02	3.37468113E-02
4.06070000E-01	6.41008333E-02	3.37933376E-02
4.06580000E-01	5.19775000E-02	3.43550519E-02
4.07080000E-01	6.26008333E-02	3.40028644E-02
4.07590000E-01	1.23725000E-01	3.43130257E-02
4.08100000E-01	8.26816667E-02	3.50894059E-02
4.08600000E-01	3.44341667E-02	3.43571031E-02
4.09110000E-01	8.97850000E-02	3.42488626E-02
4.09620000E-01	7.04233333E-02	3.39015041E-02
4.10120000E-01	3.78091667E-02	3.51769588E-02
4.10630000E-01	5.23066667E-02	3.41866622E-02
4.11130000E-01	7.98141667E-02	3.44121855E-02
4.11640000E-01	9.82033333E-02	3.56476677E-02
4.12150000E-01	8.86325000E-02	3.50247973E-02
4.12650000E-01	6.69150000E-02	3.44099055E-02
4.13160000E-01	4.32533333E-02	3.51005761E-02
4.13670000E-01	4.49441667E-02	3.62268892E-02
4.14170000E-01	9.54208333E-02	3.54683047E-02
4.14680000E-01	1.05609167E-01	3.48950290E-02
4.15180000E-01	5.17658333E-02	3.53990290E-02
4.15690000E-01	5.28775000E-02	3.61603448E-02
4.16200000E-01	4.83916667E-02	3.51525139E-02
4.16700000E-01	7.31625000E-02	3.54795818E-02
4.17210000E-01	1.50560833E-01	3.68573383E-02
4.17720000E-01	5.06016667E-02	3.62691235E-02
4.18220000E-01	7.56466667E-02	3.61821415E-02
4.18730000E-01	5.82816667E-02	3.64051420E-02
4.19240000E-01	7.63150000E-02	3.72675375E-02
4.19740000E-01	5.75741667E-02	3.65024014E-02
4.20250000E-01	4.54900000E-02	3.62946319E-02
4.20750000E-01	1.61483333E-02	3.77048331E-02
4.21260000E-01	7.93258333E-02	3.76241619E-02
4.21770000E-01	8.31825000E-02	3.65069165E-02
4.22270000E-01	5.62325000E-02	3.72922448E-02
4.22780000E-01	8.61333333E-02	3.79972357E-02
4.23290000E-01	5.76066667E-02	3.76855380E-02
4.23790000E-01	1.16085000E-01	3.77466402E-02
4.24300000E-01	1.01810833E-01	3.86273718E-02
4.24810000E-01	6.33433333E-02	4.00616514E-02
4.25310000E-01	1.04946667E-01	3.85195410E-02
4.25820000E-01	1.16595000E-01	3.89322890E-02
4.26320000E-01	8.00200000E-02	3.99420060E-02
4.26830000E-01	7.32200000E-02	3.98339981E-02
4.27340000E-01	1.28200000E-01	3.97966361E-02
4.27840000E-01	1.37785833E-01	4.01355544E-02
4.28350000E-01	8.37625000E-02	4.11847435E-02
4.28860000E-01	5.36116667E-02	4.03657068E-02
4.29360000E-01	4.67825000E-02	4.07155490E-02
4.29870000E-01	6.10741667E-02	4.16528019E-02
4.30370000E-01	8.21808333E-02	4.22716618E-02
4.30880000E-01	1.25028333E-01	4.15874942E-02
4.31390000E-01	5.26233333E-02	4.20204047E-02
4.31890000E-01	1.01995000E-01	4.28223721E-02
4.32400000E-01	7.81258333E-02	4.27773329E-02
4.32910000E-01	-3.05000000E-03	4.25909400E-02
4.33410000E-01	1.06600833E-01	4.34685002E-02
4.33920000E-01	1.93853333E-01	4.46358302E-02
4.34430000E-01	1.01800833E-01	4.42159925E-02
4.34930000E-01	5.40350000E-02	4.41306378E-02
4.35440000E-01	7.07483333E-02	4.52353828E-02
4.35940000E-01	7.05583333E-03	4.52701050E-02
4.36450000E-01	7.08308333E-02	4.47079738E-02
4.36960000E-01	5.62583333E-02	4.62832421E-02
4.37460000E-01	9.74283333E-02	4.69057931E-02
4.37970000E-01	8.08933333E-02	4.72191474E-02
4.38480000E-01	3.35883333E-02	4.63900566E-02
4.38980000E-01	7.93166667E-02	4.79610453E-02
4.39490000E-01	7.18916667E-02	4.80707818E-02
4.39990000E-01	2.11558333E-02	4.74443546E-02
