## Supplementary material for "Disordered proteins interact with the chemical environment to tune their protective function during drying": File S1: 100T Fit - 4.csv

q**2_data	ln(I(q))_data	error_data	q**2_fit	ln(I(q))_fit	normalized_residual
0.00012996	3.6144793559622364	0.7731564382334191	0.00019432359999999998	3.557436541207717	0.07124028741654206
0.0001418481	3.599552079088282	0.6230500625723827	0.0002085136	3.552011370761102	0.17441162500059243
0.00015425640000000002	3.670796882922732	0.4818959870672496	0.0002235025	3.5462807620713725	0.1429176084991584
0.00016692639999999997	3.614316253359396	0.3961284894910768	0.00023901159999999998	3.540351268697617	0.11185968586539238
0.00018036489999999998	3.596349217102219	0.27800126498030464	0.00025472159999999995	3.5343449665329714	0.18068894654960171
0.00019432359999999998	3.5743624930868974	0.2375896068500451	0.00027126089999999993	3.5280216034908505	0.3204505861213582
0.0002085136	3.579103812597856	0.15533621590110144	0.0002883204	3.5214993557647034	0.26224428895277074
0.0002235025	3.56166092669262	0.107615603023037	0.00030555039999999995	3.5149119218820273	0.005972857147122148
0.00023901159999999998	3.5491020959949555	0.07823039399439291	0.00032364009999999996	3.5079958044875155	0.5079543661422515
0.00025472159999999995	3.5448972366004745	0.05840019696283079	0.00034224999999999994	3.500880802408977	0.8017550780826219
0.00027126089999999993	3.5422828198109495	0.044503636247674526	0.000361	3.4937122368082707	-0.1190723782273021
0.0002883204	3.5310874478359677	0.036561681131561656	0.0003806401	3.486203365061367	0.19015205053125467
0.00030555039999999995	3.515092250902813	0.030191416995877927	0.00040080039999999996	3.4784956086304377	0.05260358980746955
0.00032364009999999996	3.5187275211454665	0.02112732436863361	0.0004210704	3.4707459113117003	-0.24897727639671427
0.00034224999999999994	3.514017802904225	0.016385303759677606	0.0004422609	3.4626442852124057	0.22966271871752908
0.000361	3.4920039505694036	0.014346620637794594	0.0004639716	3.454343774429085	1.0306572066754087
0.0003806401	3.4883877657772016	0.011487652695469804	0.0004857616	3.4460129453923174	0.2412168271587286
0.00040080039999999996	3.4790629518601053	0.01078525689490111	0.0005085025	3.4373185649406315	0.07102759966805201
0.0004210704	3.4684252000626854	0.009320976125215262	0.0005317636000000001	3.4284252998049194	0.9905169298940479
0.0004422609	3.4644792020236532	0.007989615473917262	0.0005550736000000001	3.419513339050121	0.9367958245600408
0.0004639716	3.461912849025211	0.007343930209872055	0.0005793649	3.410226204246044	-1.578747742894904
0.0004857616	3.4477480824323155	0.007193266989024281	0.0006041764	3.400740184757941	1.130687419911657
0.0005085025	3.43778811701777	0.006610839720516488	0.0006295081	3.391055280585812	-0.7756457928773031
0.0005317636000000001	3.434570717004297	0.006204252561372305	0.0006548481000000001	3.3813672031286437	-0.31795846334970423
0.0005550736000000001	3.4249384034221713	0.005791085132769447	0.0006812100000000001	3.3712884292881493	-1.0379594155981067
0.0005793649	3.4011472137370995	0.00575075438733262	0.0007080921	3.3610107707636288	0.9734723256968153
0.0006041764	3.4068069518954323	0.005365556413429845	0.0007349520999999999	3.35074156158843	-1.215010934000047
0.0006295081	3.3870403645427904	0.005176223580260852	0.0007628644	3.3400700333955444	-0.8377812132950452
0.0006548481000000001	3.3797202515016	0.005179769740025701	0.0007912968999999999	3.329199620518633	-0.34841753283454124
0.0006812100000000001	3.3661310714587773	0.004968747093449842	0.0008196769	3.3183492796254033	-0.3055319409514532
0.0007080921	3.365873094239848	0.00499482455522176	0.0008491395999999999	3.3070849970801266	0.6759725080248474
0.0007349520999999999	3.34469798591619	0.004974091593022558	0.0008791224999999999	3.2956218298508237	-0.3433049459262667
0.0007628644	3.335992327329568	0.004867268448212859	0.0009090225	3.2841903572395634	0.39587913593169666
0.0007912968999999999	3.3275690209721924	0.004680015764920946	0.0009400356	3.2723333203418954	0.7025684569632764
0.0008196769	3.316907540356616	0.004718784112383212	0.0009715689	3.2602773987602016	1.1527990572564997
0.0008491395999999999	3.310249478832785	0.004681376409678304	0.0010029888999999999	3.2482647944309107	-0.44095405593470877
0.0008791224999999999	3.2940232161624454	0.004656541384992652	0.0010355524	3.2358150031808512	1.0100391186250797
0.0009090225	3.286008384825953	0.004592380404466148	0.0010686360999999998	3.223166327246766	-1.954005214830748
0.0009400356	3.2755409318671496	0.004565550151679861	0.0011015760999999998	3.210572591199445	-1.5736923357022672
0.0009715689	3.265435057915899	0.004474031378869896	0.00113569	3.197530045596994	-0.9134873402745594
0.0010029888999999999	3.246251955552161	0.004564736057326884	0.0011703240999999997	3.184288615310518	-0.5820283214683671
0.0010355524	3.2404688745450256	0.004607614970902803	0.0012047840999999998	3.171113747545166	0.6100191928327638
0.0010686360999999998	3.214087043603035	0.0046464991878322265	0.0012404484	3.157478447590324	0.9528864921864857
0.0011015760999999998	3.2036259341213205	0.004414240903718005	0.0012766328999999999	3.1436442629514563	0.7620148323845723
0.00113569	3.193386788549963	0.004535648020897497	0.0013126129	3.129888263468074	-0.8643676464359791
0.0011703240999999997	3.1816479194206524	0.0045370573775579195	0.0013498276	3.1156602091608407	-0.011038112070707446
0.0012047840999999998	3.173878807612439	0.004532742739507706	0.0013875625	3.101233270169582	-0.3013595814436041
0.0012404484	3.161775174065818	0.004509169256492269	0.0014250625	3.086896138968169	1.0113581632928035
0.0012766328999999999	3.1470697858476675	0.004495349369370862	0.0014638276000000002	3.0720753303085444	0.712455604408532
0.0013126129	3.1259372805119363	0.0045709519235576
0.0013498276	3.115610150534369	0.004535071409938354
0.0013875625	3.0998883266379087	0.00446291943076958
0.0014250625	3.0913616069688383	0.004415318096737082
0.0014638276000000002	3.075270200000764	0.004484307053591135
0.0015031129	3.065541489518877	0.0044739305006110475
0.0015421329	3.042596616265148	0.004491845743633013
0.0015824484000000003	3.0374719268965666	0.004556055756002866
