## Supplementary material for "Disordered proteins interact with the chemical environment to tune their protective function during drying": File S1: Tris - 4.csv

Q	I(Q)	Error
1.14000000E-02	2.23600960E+01	3.13996754E+01
1.19100000E-02	2.21572660E+01	2.49280211E+01
1.24200000E-02	2.17074690E+01	2.05632088E+01
1.29200000E-02	2.19011510E+01	1.59827335E+01
1.34300000E-02	2.26339360E+01	1.11566298E+01
1.39400000E-02	2.28259350E+01	9.23079344E+00
1.44400000E-02	2.33617060E+01	5.99585073E+00
1.49500000E-02	2.28808880E+01	4.08377014E+00
1.54600000E-02	2.30274980E+01	2.95349831E+00
1.59600000E-02	2.36260010E+01	2.20802301E+00
1.64700000E-02	2.32333240E+01	1.66524371E+00
1.69800000E-02	2.26574530E+01	1.36167241E+00
1.74800000E-02	2.27713970E+01	1.10613077E+00
1.79900000E-02	2.27423120E+01	7.75534556E-01
1.85000000E-02	2.24610960E+01	5.90865074E-01
1.90000000E-02	2.22987480E+01	5.16472867E-01
1.95100000E-02	2.23168580E+01	3.85602345E-01
2.00200000E-02	2.22649380E+01	3.54922390E-01
2.05200000E-02	2.19719260E+01	3.09356877E-01
2.10300000E-02	2.19279860E+01	2.61207117E-01
2.15400000E-02	2.14912310E+01	2.38961388E-01
2.20400000E-02	2.16018260E+01	2.33456226E-01
2.25500000E-02	2.10228230E+01	2.09751990E-01
2.30600000E-02	2.11872880E+01	1.95258515E-01
2.35600000E-02	2.06932980E+01	1.79474244E-01
2.40700000E-02	2.04917630E+01	1.73565656E-01
2.45800000E-02	2.02674300E+01	1.63956537E-01
2.50900000E-02	2.00180550E+01	1.51651453E-01
2.55900000E-02	1.98252680E+01	1.49603206E-01
2.61000000E-02	1.96585130E+01	1.42262867E-01
2.66100000E-02	1.92149240E+01	1.41106862E-01
2.71100000E-02	1.89980490E+01	1.38847522E-01
2.76200000E-02	1.92233530E+01	1.33345360E-01
2.81300000E-02	1.89179660E+01	1.29170643E-01
2.86300000E-02	1.88140040E+01	1.30481876E-01
2.91400000E-02	1.84214420E+01	1.26276186E-01
2.96500000E-02	1.81899750E+01	1.23003506E-01
3.01500000E-02	1.79122840E+01	1.18841440E-01
3.06600000E-02	1.78325640E+01	1.20429986E-01
3.11700000E-02	1.75953760E+01	1.17640224E-01
3.16700000E-02	1.74045580E+01	1.16099421E-01
3.21800000E-02	1.71486220E+01	1.11374656E-01
3.26900000E-02	1.69013770E+01	1.14917137E-01
3.31900000E-02	1.68501150E+01	1.08264807E-01
3.37000000E-02	1.64358240E+01	1.08815618E-01
3.42100000E-02	1.63754550E+01	1.08735191E-01
3.47100000E-02	1.61093370E+01	1.04736008E-01
3.52200000E-02	1.59972290E+01	1.04045729E-01
3.57300000E-02	1.58409060E+01	1.03465005E-01
3.62300000E-02	1.54373360E+01	1.02073168E-01
3.67400000E-02	1.52039920E+01	1.00371207E-01
3.72500000E-02	1.48722190E+01	9.92863608E-02
3.77500000E-02	1.49110050E+01	9.66057936E-02
3.82600000E-02	1.45926030E+01	9.59376756E-02
3.87700000E-02	1.44607720E+01	9.49486287E-02
3.92700000E-02	1.41756800E+01	9.46776026E-02
3.97800000E-02	1.39180930E+01	9.37899120E-02
4.02900000E-02	1.37443830E+01	9.07667934E-02
4.08000000E-02	1.36566270E+01	8.98201838E-02
4.13000000E-02	1.33566710E+01	9.16579535E-02
4.18100000E-02	1.31606490E+01	8.94412867E-02
4.23200000E-02	1.29470840E+01	8.96832887E-02
4.28200000E-02	1.30608100E+01	8.85640953E-02
4.33300000E-02	1.27131600E+01	8.60421260E-02
4.38400000E-02	1.23704630E+01	8.50446136E-02
4.43400000E-02	1.23076510E+01	8.39275206E-02
4.48500000E-02	1.19500150E+01	8.40536069E-02
4.53600000E-02	1.18399000E+01	8.29328149E-02
4.58600000E-02	1.16750390E+01	8.20653438E-02
4.63700000E-02	1.14608850E+01	8.27919072E-02
4.68800000E-02	1.12605990E+01	8.00663678E-02
4.73800000E-02	1.11982000E+01	7.87211169E-02
4.78900000E-02	1.09682730E+01	7.81966780E-02
4.84000000E-02	1.06896600E+01	7.89095967E-02
4.89000000E-02	1.06803500E+01	7.66853422E-02
4.94100000E-02	1.03600730E+01	7.65076279E-02
4.99200000E-02	1.01740760E+01	7.55844514E-02
5.04200000E-02	1.00448050E+01	7.55870975E-02
5.09300000E-02	9.87191300E+00	7.35532950E-02
5.14400000E-02	9.76558300E+00	7.36031933E-02
5.19400000E-02	9.61735700E+00	7.36230179E-02
5.24500000E-02	9.35907800E+00	7.07592751E-02
5.29600000E-02	9.17171700E+00	7.12972516E-02
5.34600000E-02	9.03304200E+00	7.08244738E-02
5.39700000E-02	8.86844000E+00	6.98078756E-02
5.44800000E-02	8.69814900E+00	6.88249892E-02
5.49800000E-02	8.56417400E+00	6.82962961E-02
5.54900000E-02	8.30733000E+00	6.79690971E-02
5.60000000E-02	8.31177500E+00	6.69127541E-02
5.65000000E-02	8.13600700E+00	6.66802502E-02
5.70100000E-02	8.07389700E+00	6.63600083E-02
5.75200000E-02	7.86007300E+00	6.62964277E-02
5.80300000E-02	7.62696000E+00	6.59848013E-02
5.85300000E-02	7.58049800E+00	6.47152888E-02
5.90400000E-02	7.41279700E+00	6.46628021E-02
5.95500000E-02	7.28821500E+00	6.27170712E-02
6.00500000E-02	7.20218500E+00	6.33495668E-02
6.05600000E-02	7.10836000E+00	6.40834132E-02
6.10700000E-02	6.90602000E+00	6.24858522E-02
6.15700000E-02	6.77838500E+00	6.16898687E-02
6.20800000E-02	6.68407700E+00	6.14724605E-02
6.25900000E-02	6.62962900E+00	6.16708740E-02
6.30900000E-02	6.39811600E+00	6.03227050E-02
6.36000000E-02	6.30949100E+00	5.95614795E-02
6.41100000E-02	6.23033100E+00	5.92209406E-02
6.46100000E-02	6.02051500E+00	5.87405017E-02
6.51200000E-02	5.95874500E+00	5.90892745E-02
6.56300000E-02	5.76038100E+00	5.83405192E-02
6.61300000E-02	5.62982600E+00	5.82096393E-02
6.66400000E-02	5.63166300E+00	5.66763377E-02
6.71500000E-02	5.48157300E+00	5.65569839E-02
6.76500000E-02	5.34438100E+00	5.66997395E-02
6.81600000E-02	5.22873600E+00	5.63089305E-02
6.86700000E-02	5.20447700E+00	5.63109182E-02
6.91700000E-02	5.04525500E+00	5.51757215E-02
6.96800000E-02	4.96797900E+00	5.52326989E-02
7.01900000E-02	4.96315700E+00	5.41005347E-02
7.06900000E-02	4.73761400E+00	5.35755914E-02
7.12000000E-02	4.65504000E+00	5.42654616E-02
7.17100000E-02	4.62165400E+00	5.33094634E-02
7.22100000E-02	4.51253700E+00	5.27938127E-02
7.27200000E-02	4.34670400E+00	5.32428308E-02
7.32300000E-02	4.27136600E+00	5.27691778E-02
7.37300000E-02	4.18970700E+00	5.12936004E-02
7.42400000E-02	4.10797000E+00	5.21949059E-02
7.47500000E-02	4.02605100E+00	5.17114988E-02
7.52600000E-02	3.98388900E+00	5.11718307E-02
7.57600000E-02	3.81281000E+00	5.03955078E-02
7.62700000E-02	3.80357600E+00	5.04590493E-02
7.67800000E-02	3.74824900E+00	4.99196357E-02
7.72800000E-02	3.64673300E+00	4.94077658E-02
7.77900000E-02	3.50332700E+00	4.98344361E-02
7.83000000E-02	3.51191000E+00	4.94071005E-02
7.88000000E-02	3.39784300E+00	4.98302508E-02
7.93100000E-02	3.36518400E+00	4.94459525E-02
7.98200000E-02	3.28162600E+00	4.99457476E-02
8.03200000E-02	3.22277300E+00	4.97806291E-02
8.08300000E-02	3.22027800E+00	5.01382150E-02
8.13400000E-02	3.13327700E+00	4.99170720E-02
8.18400000E-02	2.97832800E+00	4.94186076E-02
8.23500000E-02	2.97362900E+00	4.94119444E-02
8.28600000E-02	2.94065900E+00	4.94414277E-02
8.33600000E-02	2.79466000E+00	5.01657571E-02
8.38700000E-02	2.68370400E+00	4.91491873E-02
8.43800000E-02	2.66517600E+00	4.92875409E-02
8.48800000E-02	2.64728900E+00	4.93452944E-02
8.53900000E-02	2.63812600E+00	4.97194794E-02
8.59000000E-02	2.55035200E+00	4.87685283E-02
8.64000000E-02	2.51922800E+00	4.79804272E-02
8.69100000E-02	2.42857400E+00	4.88239861E-02
8.74200000E-02	2.41043600E+00	4.85410917E-02
8.79200000E-02	2.36889100E+00	4.83313705E-02
8.84300000E-02	2.25551700E+00	4.83336662E-02
8.89400000E-02	2.16571600E+00	4.90461213E-02
8.94400000E-02	2.18747100E+00	4.79022622E-02
8.99500000E-02	2.14533600E+00	4.75709266E-02
9.04600000E-02	2.09297300E+00	4.74421902E-02
9.09600000E-02	2.06101300E+00	4.73825816E-02
9.14700000E-02	1.95366100E+00	4.67210943E-02
9.19800000E-02	1.99809400E+00	4.59783535E-02
9.24800000E-02	1.88777800E+00	4.65987873E-02
9.29900000E-02	1.92164600E+00	4.59743045E-02
9.35000000E-02	1.89577300E+00	4.63420698E-02
9.40100000E-02	1.75870200E+00	4.69239689E-02
9.45100000E-02	1.75405100E+00	4.61594370E-02
9.50200000E-02	1.69813600E+00	4.58196715E-02
9.55300000E-02	1.61268000E+00	4.64677263E-02
9.60300000E-02	1.66552000E+00	4.65029054E-02
9.65400000E-02	1.63850700E+00	4.54730148E-02
9.70500000E-02	1.55219500E+00	4.59723610E-02
9.75500000E-02	1.49477700E+00	4.58823525E-02
9.80600000E-02	1.48709600E+00	4.59191399E-02
9.85700000E-02	1.50994800E+00	4.56438681E-02
9.90700000E-02	1.40990000E+00	4.58374638E-02
9.95800000E-02	1.43596100E+00	4.55514845E-02
1.00090000E-01	1.36013400E+00	4.50581462E-02
1.00590000E-01	1.25735000E+00	4.51258516E-02
1.01100000E-01	1.40887400E+00	4.61377500E-02
1.01610000E-01	1.28308500E+00	4.55932229E-02
1.02110000E-01	1.26307900E+00	4.59863735E-02
1.02620000E-01	1.24649500E+00	4.56362493E-02
1.03130000E-01	1.16777800E+00	4.58010873E-02
1.03630000E-01	1.14399700E+00	4.41087860E-02
1.04140000E-01	1.20184000E+00	4.43393383E-02
1.04650000E-01	1.11894900E+00	4.41380139E-02
1.05150000E-01	1.17916300E+00	4.33064020E-02
1.05660000E-01	1.11299100E+00	4.35033827E-02
1.06170000E-01	1.06458100E+00	4.34182291E-02
1.06670000E-01	1.02194500E+00	4.29869426E-02
1.07180000E-01	1.06883700E+00	4.31947584E-02
1.07690000E-01	1.03013200E+00	4.25875918E-02
1.08190000E-01	1.05482100E+00	4.29987716E-02
1.08700000E-01	1.01970300E+00	4.17781630E-02
1.09210000E-01	9.55166000E-01	4.14390424E-02
1.09710000E-01	9.30218000E-01	4.19320318E-02
1.10220000E-01	9.95261000E-01	4.08422311E-02
1.10730000E-01	9.26784000E-01	4.04910835E-02
1.11230000E-01	8.54806000E-01	4.07913275E-02
1.11740000E-01	8.88823000E-01	4.08648024E-02
1.12250000E-01	8.72693000E-01	4.03124930E-02
1.12750000E-01	8.24387000E-01	3.98091039E-02
1.13260000E-01	8.41520000E-01	4.00734324E-02
1.13770000E-01	7.82352000E-01	3.96800517E-02
1.14280000E-01	8.13167000E-01	3.91602660E-02
1.14780000E-01	7.53192000E-01	3.91891562E-02
1.15290000E-01	7.96526000E-01	3.93067577E-02
1.15800000E-01	7.56765000E-01	3.85760526E-02
1.16300000E-01	7.95499000E-01	3.84577748E-02
1.16810000E-01	7.09266000E-01	3.85744119E-02
1.17320000E-01	6.68462000E-01	3.79054427E-02
1.17820000E-01	7.47659000E-01	3.85307048E-02
1.18330000E-01	8.03393000E-01	3.80731455E-02
1.18840000E-01	7.09524000E-01	3.82453152E-02
1.19340000E-01	6.68538000E-01	3.75028640E-02
1.19850000E-01	6.56501000E-01	3.76485729E-02
1.20360000E-01	6.86345000E-01	3.77398123E-02
1.20860000E-01	6.99577000E-01	3.72466219E-02
1.21370000E-01	7.06724000E-01	3.71993124E-02
1.21880000E-01	6.64090000E-01	3.73541928E-02
1.22380000E-01	6.59155000E-01	3.65289891E-02
1.22890000E-01	7.17033000E-01	3.72368717E-02
1.23400000E-01	5.76517000E-01	3.66035234E-02
1.23900000E-01	5.81859000E-01	3.69973172E-02
1.24410000E-01	5.54895000E-01	3.59875359E-02
1.24920000E-01	5.79414000E-01	3.62832738E-02
1.25420000E-01	5.62181000E-01	3.62654621E-02
1.25930000E-01	5.84867000E-01	3.61283176E-02
1.26440000E-01	5.94897000E-01	3.58417382E-02
1.26940000E-01	5.87111000E-01	3.52090826E-02
1.27450000E-01	5.62662000E-01	3.55807768E-02
1.27960000E-01	5.38247000E-01	3.50180018E-02
1.28460000E-01	4.99737000E-01	3.54166546E-02
1.28970000E-01	5.11187000E-01	3.50910335E-02
1.29480000E-01	5.34377000E-01	3.49195290E-02
1.29980000E-01	5.32345000E-01	3.47711531E-02
1.30490000E-01	5.04645000E-01	3.48493995E-02
1.31000000E-01	5.10296000E-01	3.48274760E-02
1.31500000E-01	4.90178000E-01	3.42862451E-02
1.32010000E-01	5.26847000E-01	3.46267187E-02
1.32520000E-01	5.21073000E-01	3.45154516E-02
1.33020000E-01	5.15089000E-01	3.39663590E-02
1.33530000E-01	4.45622000E-01	3.39263545E-02
1.34040000E-01	4.66454000E-01	3.37640092E-02
1.34540000E-01	4.65970000E-01	3.39914149E-02
1.35050000E-01	4.85096000E-01	3.37562400E-02
1.35560000E-01	4.82050000E-01	3.37171604E-02
1.36060000E-01	4.39216000E-01	3.38884041E-02
1.36570000E-01	4.55071000E-01	3.35425298E-02
1.37080000E-01	4.11606000E-01	3.35740018E-02
1.37580000E-01	4.27789000E-01	3.34361945E-02
1.38090000E-01	4.32682000E-01	3.32190101E-02
1.38600000E-01	4.83659000E-01	3.35959613E-02
1.39110000E-01	4.30377000E-01	3.26168256E-02
1.39610000E-01	4.48866000E-01	3.30161298E-02
1.40120000E-01	4.84938000E-01	3.28042492E-02
1.40630000E-01	3.92991000E-01	3.26067651E-02
1.41130000E-01	3.45365000E-01	3.24429775E-02
1.41640000E-01	3.84361000E-01	3.23586348E-02
1.42150000E-01	3.37362000E-01	3.27250028E-02
1.42650000E-01	3.83490000E-01	3.26773527E-02
1.43160000E-01	4.26176000E-01	3.25793820E-02
1.43670000E-01	3.87358000E-01	3.24407312E-02
1.44170000E-01	3.26873000E-01	3.21066191E-02
1.44680000E-01	3.60204000E-01	3.19120673E-02
1.45190000E-01	3.65359000E-01	3.21956689E-02
1.45690000E-01	3.60104000E-01	3.20686819E-02
1.46200000E-01	3.74618000E-01	3.15606107E-02
1.46710000E-01	3.97660000E-01	3.19289887E-02
1.47210000E-01	3.75078000E-01	3.17299984E-02
1.47720000E-01	3.99773000E-01	3.19198845E-02
1.48230000E-01	3.77700000E-01	3.16537414E-02
1.48730000E-01	3.55690000E-01	3.15934074E-02
1.49240000E-01	3.80966000E-01	3.16336221E-02
1.49750000E-01	3.13379000E-01	3.14630567E-02
1.50250000E-01	3.70268000E-01	3.13473201E-02
1.50760000E-01	3.38086000E-01	3.12820193E-02
1.51270000E-01	3.24588000E-01	3.12401429E-02
1.51770000E-01	3.50469000E-01	3.14663660E-02
1.52280000E-01	3.81604000E-01	3.11498200E-02
1.52790000E-01	3.19745000E-01	3.09916006E-02
1.53290000E-01	3.12783000E-01	3.09692777E-02
1.53800000E-01	3.02451000E-01	3.08799920E-02
1.54310000E-01	3.65599000E-01	3.05799099E-02
1.54810000E-01	3.44026000E-01	3.09878707E-02
1.55320000E-01	2.98959000E-01	3.06905191E-02
1.55830000E-01	2.87936000E-01	3.02542027E-02
1.56330000E-01	2.60631000E-01	3.03553873E-02
1.56840000E-01	2.90237000E-01	3.02522742E-02
1.57350000E-01	2.95194000E-01	3.03618915E-02
1.57850000E-01	2.80073000E-01	3.03598256E-02
1.58360000E-01	2.90166000E-01	2.97870496E-02
1.58870000E-01	2.92276000E-01	2.98861920E-02
1.59370000E-01	2.75475000E-01	2.98317095E-02
1.59880000E-01	3.22355000E-01	2.97975368E-02
1.60390000E-01	2.52087000E-01	2.97125660E-02
1.60890000E-01	2.53328000E-01	2.99868037E-02
1.61400000E-01	3.52576000E-01	2.97370942E-02
1.61910000E-01	3.07928000E-01	2.93292726E-02
1.62410000E-01	2.69534000E-01	2.95598692E-02
1.62920000E-01	2.33159000E-01	2.97320247E-02
1.63430000E-01	2.70393000E-01	2.96992036E-02
1.63930000E-01	2.89078000E-01	2.94255872E-02
1.64440000E-01	2.90320000E-01	2.94664370E-02
1.64950000E-01	2.87214000E-01	2.91112575E-02
1.65450000E-01	2.53114000E-01	2.92345623E-02
1.65960000E-01	2.93814000E-01	2.93345880E-02
1.66470000E-01	2.46886000E-01	2.94470841E-02
1.66970000E-01	2.28137000E-01	2.89999952E-02
1.67480000E-01	2.41402000E-01	2.92595021E-02
1.67990000E-01	1.97688000E-01	2.93239090E-02
1.68490000E-01	2.08628000E-01	2.93152450E-02
1.69000000E-01	2.49735000E-01	2.95294912E-02
1.69510000E-01	2.39305000E-01	2.95524819E-02
1.70010000E-01	2.46503000E-01	2.97117825E-02
1.70520000E-01	2.34339000E-01	2.93552967E-02
1.71030000E-01	2.52290000E-01	2.97177052E-02
1.71530000E-01	2.40041000E-01	2.98048104E-02
1.72040000E-01	2.70065000E-01	2.97227593E-02
1.72550000E-01	2.36453000E-01	2.95788636E-02
1.73050000E-01	2.64294000E-01	2.96264616E-02
1.73560000E-01	2.34238000E-01	2.99494375E-02
1.74070000E-01	2.28941000E-01	2.97651153E-02
1.74570000E-01	1.65434000E-01	2.98294454E-02
1.75080000E-01	2.12654000E-01	2.98667573E-02
1.75590000E-01	2.71159000E-01	2.98251063E-02
1.76100000E-01	2.64006000E-01	2.95514788E-02
1.76600000E-01	2.53030000E-01	2.98405347E-02
1.77110000E-01	2.12648000E-01	3.00710525E-02
1.77620000E-01	2.02211000E-01	2.95723405E-02
1.78120000E-01	2.12126000E-01	2.96591845E-02
1.78630000E-01	2.77532000E-01	2.99467056E-02
1.79140000E-01	2.14351000E-01	2.97323218E-02
1.79640000E-01	2.04844000E-01	2.95215770E-02
1.80150000E-01	1.95465000E-01	2.94252640E-02
1.80660000E-01	1.77471000E-01	2.96634648E-02
1.81160000E-01	2.01458000E-01	2.92515512E-02
1.81670000E-01	2.42723000E-01	2.99744622E-02
1.82180000E-01	1.34428000E-01	3.03239743E-02
1.82680000E-01	1.46617000E-01	3.00276746E-02
1.83190000E-01	2.01268000E-01	3.03522583E-02
1.83700000E-01	1.70196000E-01	3.07219100E-02
1.84200000E-01	2.12100000E-01	3.06998851E-02
1.84710000E-01	1.79735000E-01	3.04876223E-02
1.85220000E-01	1.77478000E-01	3.07509192E-02
1.85720000E-01	1.71576000E-01	3.08750367E-02
1.86230000E-01	1.79609000E-01	3.08706511E-02
1.86740000E-01	1.72639000E-01	3.10671611E-02
1.87240000E-01	1.99434000E-01	3.12688780E-02
1.87750000E-01	2.22112000E-01	3.13690757E-02
1.88260000E-01	1.77264000E-01	3.11005250E-02
1.88760000E-01	1.74880000E-01	3.10763962E-02
1.89270000E-01	1.66293000E-01	3.15671366E-02
1.89780000E-01	1.83351000E-01	3.13475674E-02
1.90280000E-01	1.62650000E-01	3.15032211E-02
1.90790000E-01	2.04692000E-01	3.15596905E-02
1.91300000E-01	1.58476000E-01	3.18049218E-02
1.91800000E-01	1.65513000E-01	3.16174423E-02
1.92310000E-01	2.05847000E-01	3.16029132E-02
1.92820000E-01	1.77394000E-01	3.18911348E-02
1.93320000E-01	1.41204000E-01	3.19241786E-02
1.93830000E-01	9.68450000E-02	3.16536302E-02
1.94340000E-01	1.58825000E-01	3.19987230E-02
1.94840000E-01	1.42227000E-01	3.21948918E-02
1.95350000E-01	1.32301000E-01	3.16939086E-02
1.95860000E-01	1.63891000E-01	3.16995452E-02
1.96360000E-01	1.63573000E-01	3.21103848E-02
1.96870000E-01	1.85600000E-01	3.21290122E-02
1.97380000E-01	1.59714000E-01	3.17849201E-02
1.97880000E-01	1.14361000E-01	3.18162353E-02
1.98390000E-01	1.62667000E-01	3.21328181E-02
1.98900000E-01	1.66744000E-01	3.19872200E-02
1.99400000E-01	1.43972000E-01	3.16349553E-02
1.99910000E-01	1.26095000E-01	3.24137104E-02
2.00420000E-01	1.64879000E-01	3.21597038E-02
2.00920000E-01	1.27875000E-01	3.19867596E-02
2.01430000E-01	1.63876000E-01	3.22940536E-02
2.01940000E-01	1.37513000E-01	3.25164738E-02
2.02440000E-01	1.48603000E-01	3.17911253E-02
2.02950000E-01	1.14155000E-01	3.21982653E-02
2.03460000E-01	1.19350000E-01	3.22841838E-02
2.03960000E-01	1.85377000E-01	3.20729548E-02
2.04470000E-01	1.81684000E-01	3.20902596E-02
2.04980000E-01	9.39610000E-02	3.21086354E-02
2.05480000E-01	1.64680000E-01	3.22573777E-02
2.05990000E-01	1.03519000E-01	3.22636102E-02
2.06500000E-01	1.35254000E-01	3.22323106E-02
2.07000000E-01	1.67650000E-01	3.23483624E-02
2.07510000E-01	1.20145000E-01	3.21753352E-02
2.08020000E-01	1.46941000E-01	3.19012196E-02
2.08520000E-01	1.59606000E-01	3.25264974E-02
2.09030000E-01	1.55656000E-01	3.21703397E-02
2.09540000E-01	1.48022000E-01	3.16949873E-02
2.10040000E-01	1.44874000E-01	3.15430121E-02
2.10550000E-01	1.24714000E-01	3.23123271E-02
2.11060000E-01	1.08711000E-01	3.19332375E-02
2.11560000E-01	1.14319000E-01	3.18520805E-02
2.12070000E-01	9.93040000E-02	3.20025186E-02
2.12580000E-01	8.38120000E-02	3.22809472E-02
2.13080000E-01	9.03560000E-02	3.18080008E-02
2.13590000E-01	1.18462000E-01	3.22155544E-02
2.14100000E-01	1.12394000E-01	3.20086781E-02
2.14600000E-01	1.10596000E-01	3.20028937E-02
2.15110000E-01	1.69257000E-01	3.17879251E-02
2.15620000E-01	5.70040000E-02	3.20431789E-02
2.16120000E-01	9.16780000E-02	3.22695750E-02
2.16630000E-01	1.23486000E-01	3.15306276E-02
2.17140000E-01	1.20466000E-01	3.16112114E-02
2.17640000E-01	8.59460000E-02	3.21680721E-02
2.18150000E-01	1.43481000E-01	3.19699207E-02
2.18660000E-01	1.60277000E-01	3.17289344E-02
2.19160000E-01	1.16578000E-01	3.20744113E-02
2.19670000E-01	1.38507000E-01	3.18995640E-02
2.20180000E-01	1.04598000E-01	3.16426908E-02
2.20680000E-01	7.83770000E-02	3.15622492E-02
2.21190000E-01	9.97810000E-02	3.16187490E-02
2.21700000E-01	7.16100000E-02	3.15686634E-02
2.22200000E-01	1.23537000E-01	3.13729630E-02
2.22710000E-01	1.74412000E-01	3.13034795E-02
2.23220000E-01	1.45626000E-01	3.16698005E-02
2.23720000E-01	1.13180000E-01	3.10954218E-02
2.24230000E-01	7.57870000E-02	3.10798413E-02
2.24740000E-01	1.05549000E-01	3.12820920E-02
2.25240000E-01	1.03714000E-01	3.07405925E-02
2.25750000E-01	6.46950000E-02	3.05896591E-02
2.26260000E-01	6.70800000E-02	3.05014864E-02
2.26760000E-01	9.15280000E-02	3.10810620E-02
2.27270000E-01	6.55410000E-02	3.05506903E-02
2.27780000E-01	6.00430000E-02	3.07195618E-02
2.28280000E-01	7.48990000E-02	3.06823624E-02
2.28790000E-01	1.09522000E-01	3.05731152E-02
2.29300000E-01	1.10257000E-01	3.01169487E-02
2.29800000E-01	9.45410000E-02	3.02623370E-02
2.30310000E-01	1.02172000E-01	3.03528275E-02
2.30820000E-01	8.01300000E-02	2.97937277E-02
2.31320000E-01	1.29044000E-01	2.98214995E-02
2.31830000E-01	7.96790000E-02	3.00365505E-02
2.32340000E-01	1.00412000E-01	2.94007854E-02
2.32840000E-01	2.18750000E-02	2.96796146E-02
2.33350000E-01	8.64700000E-02	2.93435380E-02
2.33860000E-01	9.64520000E-02	2.99816216E-02
2.34360000E-01	5.30070000E-02	2.90669324E-02
2.34870000E-01	8.67520000E-02	2.93284052E-02
2.35380000E-01	1.06902000E-01	2.92514322E-02
2.35880000E-01	7.19870000E-02	2.87480143E-02
2.36390000E-01	1.04860000E-01	2.88318421E-02
2.36900000E-01	8.61470000E-02	2.89590427E-02
2.37400000E-01	6.34390000E-02	2.92465980E-02
2.37910000E-01	1.08380000E-01	2.87552909E-02
2.38420000E-01	8.58590000E-02	2.88527922E-02
2.38920000E-01	1.05003000E-01	2.89861988E-02
2.39430000E-01	8.66150000E-02	2.86997159E-02
2.39940000E-01	5.07940000E-02	2.87795450E-02
2.40440000E-01	8.33960000E-02	2.85964610E-02
2.40950000E-01	7.12630000E-02	2.85602014E-02
2.41450000E-01	2.52770000E-02	2.82474736E-02
2.41960000E-01	4.97510000E-02	2.83256213E-02
2.42470000E-01	1.11263000E-01	2.85460121E-02
2.42970000E-01	7.69550000E-02	2.81467256E-02
2.43480000E-01	7.54200000E-02	2.82733623E-02
2.43990000E-01	4.83820000E-02	2.84877556E-02
2.44490000E-01	4.64240000E-02	2.83863628E-02
2.45000000E-01	4.13150000E-02	2.80965278E-02
2.45510000E-01	3.86430000E-02	2.79612748E-02
2.46010000E-01	1.17913000E-01	2.83472969E-02
2.46520000E-01	4.73940000E-02	2.79733160E-02
2.47030000E-01	5.30950000E-02	2.77785091E-02
2.47530000E-01	1.02047000E-01	2.77866247E-02
2.48040000E-01	6.12880000E-02	2.78174170E-02
2.48550000E-01	2.49100000E-02	2.77758993E-02
2.49050000E-01	8.02320000E-02	2.79147082E-02
2.49560000E-01	4.81130000E-02	2.77765588E-02
2.50070000E-01	4.03380000E-02	2.75346833E-02
2.50570000E-01	6.68000000E-02	2.73660839E-02
2.51080000E-01	3.76460000E-02	2.76354835E-02
2.51590000E-01	4.20180000E-02	2.72925967E-02
2.52090000E-01	1.30748000E-01	2.73753429E-02
2.52600000E-01	9.40440000E-02	2.72206472E-02
2.53110000E-01	4.63940000E-02	2.71773761E-02
2.53610000E-01	6.97430000E-02	2.72008576E-02
2.54120000E-01	3.49760000E-02	2.71599895E-02
2.54630000E-01	8.94000000E-02	2.72253346E-02
2.55130000E-01	1.28959000E-01	2.70917800E-02
2.55640000E-01	7.13090000E-02	2.68170032E-02
2.56150000E-01	7.22560000E-02	2.66801942E-02
2.56650000E-01	3.11390000E-02	2.68699307E-02
2.57160000E-01	1.05938000E-01	2.67264910E-02
2.57670000E-01	3.30750000E-02	2.66775287E-02
2.58170000E-01	6.83690000E-02	2.65672711E-02
2.58680000E-01	4.38210000E-02	2.66596201E-02
2.59190000E-01	6.09370000E-02	2.66225387E-02
2.59690000E-01	4.51410000E-02	2.62605618E-02
2.60200000E-01	7.01010000E-02	2.61814466E-02
2.60710000E-01	1.08280000E-01	2.64356491E-02
2.61210000E-01	5.43520000E-02	2.61425956E-02
2.61720000E-01	3.84150000E-02	2.60660517E-02
2.62230000E-01	6.41570000E-02	2.61213165E-02
2.62730000E-01	3.32260000E-02	2.61787772E-02
2.63240000E-01	8.17510000E-02	2.61261097E-02
2.63750000E-01	3.25740000E-02	2.58848988E-02
2.64250000E-01	6.11710000E-02	2.60057653E-02
2.64760000E-01	6.92250000E-02	2.59586598E-02
2.65270000E-01	6.66650000E-02	2.59361134E-02
2.65770000E-01	8.32650000E-02	2.60413489E-02
2.66280000E-01	1.08238000E-01	2.57508056E-02
2.66790000E-01	1.02119000E-01	2.57520894E-02
2.67290000E-01	6.28400000E-02	2.57286988E-02
2.67800000E-01	1.04476000E-01	2.58726403E-02
2.68310000E-01	7.89360000E-02	2.55292374E-02
2.68810000E-01	6.04880000E-02	2.56418298E-02
2.69320000E-01	4.70860000E-02	2.57011300E-02
2.69830000E-01	3.55120000E-02	2.55757454E-02
2.70330000E-01	7.44760000E-02	2.56063075E-02
2.70840000E-01	9.28020000E-02	2.53754340E-02
2.71340000E-01	3.26680000E-02	2.54547133E-02
2.71850000E-01	5.53710000E-02	2.53502313E-02
2.72360000E-01	8.11260000E-02	2.53398350E-02
2.72860000E-01	4.36190000E-02	2.53960007E-02
2.73370000E-01	1.07102000E-01	2.54314665E-02
2.73880000E-01	9.27380000E-02	2.50810742E-02
2.74380000E-01	8.13780000E-02	2.52114130E-02
2.74890000E-01	6.25150000E-02	2.53658249E-02
2.75400000E-01	7.10450000E-02	2.49971094E-02
2.75900000E-01	3.22600000E-02	2.50464323E-02
2.76410000E-01	7.78960000E-02	2.50902820E-02
2.76920000E-01	5.07190000E-02	2.51337511E-02
2.77420000E-01	6.80420000E-02	2.49188813E-02
2.77930000E-01	7.13950000E-02	2.49784436E-02
2.78440000E-01	7.33520000E-02	2.49346975E-02
2.78940000E-01	4.00140000E-02	2.48664673E-02
2.79450000E-01	3.78050000E-02	2.49785204E-02
2.79960000E-01	1.63390000E-02	2.50385101E-02
2.80460000E-01	8.09250000E-02	2.49408757E-02
2.80970000E-01	4.73260000E-02	2.48052297E-02
2.81480000E-01	5.72040000E-02	2.48703042E-02
2.81980000E-01	4.04770000E-02	2.48000491E-02
2.82490000E-01	6.65810000E-02	2.47090816E-02
2.83000000E-01	6.38060000E-02	2.48572287E-02
2.83500000E-01	6.91330000E-02	2.48494981E-02
2.84010000E-01	8.13910000E-02	2.48843198E-02
2.84520000E-01	7.57890000E-02	2.48235670E-02
2.85020000E-01	7.68860000E-02	2.47685880E-02
2.85530000E-01	1.68860000E-02	2.47849003E-02
2.86040000E-01	6.53020000E-02	2.45089598E-02
2.86540000E-01	1.08032000E-01	2.44739800E-02
2.87050000E-01	5.37510000E-02	2.46340699E-02
2.87560000E-01	5.60280000E-02	2.46269194E-02
2.88060000E-01	3.34380000E-02	2.45017421E-02
2.88570000E-01	7.59520000E-02	2.45291943E-02
2.89080000E-01	9.25210000E-02	2.45809007E-02
2.89580000E-01	5.02800000E-02	2.45169937E-02
2.90090000E-01	7.59440000E-02	2.45258997E-02
2.90590000E-01	3.20010000E-02	2.45621678E-02
2.91100000E-01	6.93490000E-02	2.46765338E-02
2.91610000E-01	8.68400000E-02	2.45311035E-02
2.92110000E-01	8.70810000E-02	2.44887699E-02
2.92620000E-01	5.90110000E-02	2.45371480E-02
2.93130000E-01	3.51750000E-02	2.45323570E-02
2.93630000E-01	3.55210000E-02	2.45410788E-02
2.94140000E-01	9.51640000E-02	2.45894148E-02
2.94650000E-01	6.11750000E-02	2.43716080E-02
2.95150000E-01	4.19520000E-02	2.45796466E-02
2.95660000E-01	3.28080000E-02	2.45142642E-02
2.96170000E-01	4.30200000E-02	2.45429557E-02
2.96670000E-01	6.36980000E-02	2.44895368E-02
2.97180000E-01	3.98400000E-02	2.44313731E-02
2.97690000E-01	8.43290000E-02	2.44859707E-02
2.98190000E-01	7.07970000E-02	2.45208068E-02
2.98700000E-01	2.57510000E-02	2.44008789E-02
2.99210000E-01	1.74700000E-02	2.45540343E-02
2.99710000E-01	3.47870000E-02	2.45175150E-02
3.00220000E-01	6.72290000E-02	2.44216187E-02
3.00730000E-01	6.27450000E-02	2.44002124E-02
3.01230000E-01	4.80780000E-02	2.44049762E-02
3.01740000E-01	6.65010000E-02	2.45400513E-02
3.02250000E-01	4.40320000E-02	2.42695732E-02
3.02750000E-01	8.33230000E-02	2.42334657E-02
3.03260000E-01	5.82100000E-02	2.44338810E-02
3.03770000E-01	7.64240000E-02	2.42030808E-02
3.04270000E-01	7.13310000E-02	2.42726240E-02
3.04780000E-01	9.22080000E-02	2.42973510E-02
3.05290000E-01	3.83820000E-02	2.41220660E-02
3.05790000E-01	7.38350000E-02	2.43751343E-02
3.06300000E-01	4.61020000E-02	2.39109432E-02
3.06800000E-01	6.49460000E-02	2.41994117E-02
3.07310000E-01	7.83410000E-02	2.43057694E-02
3.07820000E-01	5.06190000E-02	2.42568002E-02
3.08320000E-01	3.73790000E-02	2.43920999E-02
3.08830000E-01	9.52560000E-02	2.45392228E-02
3.09340000E-01	5.59160000E-02	2.44886855E-02
3.09840000E-01	7.41190000E-02	2.43668240E-02
3.10350000E-01	5.42230000E-02	2.46011284E-02
3.10860000E-01	6.73460000E-02	2.45295583E-02
3.11360000E-01	3.39340000E-02	2.47213169E-02
3.11870000E-01	3.35870000E-02	2.47971951E-02
3.12380000E-01	3.05960000E-02	2.52372761E-02
3.12880000E-01	2.65130000E-02	2.50170324E-02
3.13390000E-01	6.02200000E-02	2.51268906E-02
3.13900000E-01	5.19400000E-02	2.54313826E-02
3.14400000E-01	6.04570000E-02	2.54966393E-02
3.14910000E-01	4.68630000E-02	2.55873770E-02
3.15420000E-01	5.72320000E-02	2.55785762E-02
3.15920000E-01	5.27160000E-02	2.58770225E-02
3.16430000E-01	2.30440000E-02	2.58312141E-02
3.16940000E-01	1.84400000E-02	2.57733956E-02
3.17440000E-01	3.71060000E-02	2.58473302E-02
3.17950000E-01	2.17360000E-02	2.61784760E-02
3.18450000E-01	6.72780000E-02	2.58880540E-02
3.18960000E-01	4.61480000E-02	2.58052878E-02
3.19470000E-01	3.74790000E-02	2.62588869E-02
3.19970000E-01	6.82330000E-02	2.60150122E-02
3.20480000E-01	6.01620000E-02	2.60596130E-02
3.20990000E-01	5.17360000E-02	2.66798826E-02
3.21490000E-01	6.81370000E-02	2.63499864E-02
3.22000000E-01	2.91410000E-02	2.61610564E-02
3.22510000E-01	7.66460000E-02	2.59996415E-02
3.23010000E-01	7.87280000E-02	2.62101486E-02
3.23520000E-01	6.36850000E-02	2.61388798E-02
3.24030000E-01	7.55580000E-02	2.62134157E-02
3.24530000E-01	2.63740000E-02	2.60196222E-02
3.25040000E-01	7.54510000E-02	2.63400524E-02
3.25550000E-01	5.82210000E-02	2.58490416E-02
3.26050000E-01	6.83390000E-02	2.60687941E-02
3.26560000E-01	1.13063000E-01	2.61790260E-02
3.27070000E-01	6.16740000E-02	2.63299310E-02
3.27570000E-01	6.61110000E-02	2.61225236E-02
3.28080000E-01	3.35890000E-02	2.61721113E-02
3.28590000E-01	1.11422000E-01	2.64674867E-02
3.29090000E-01	4.97150000E-02	2.61703807E-02
3.29600000E-01	3.37310000E-02	2.59988847E-02
3.30100000E-01	8.30670000E-02	2.63252463E-02
3.30610000E-01	4.27170000E-02	2.63876657E-02
3.31120000E-01	6.86040000E-02	2.63549074E-02
3.31620000E-01	4.90980000E-02	2.64900945E-02
3.32130000E-01	4.04570000E-02	2.68168023E-02
3.32640000E-01	5.71780000E-02	2.64161416E-02
3.33140000E-01	7.04880000E-02	2.64483403E-02
3.33650000E-01	3.69670000E-02	2.67518689E-02
3.34160000E-01	3.89710000E-02	2.65830721E-02
3.34660000E-01	2.70700000E-02	2.65615838E-02
3.35170000E-01	7.14950000E-02	2.66922143E-02
3.35680000E-01	5.28530000E-02	2.66807943E-02
3.36180000E-01	3.15780000E-02	2.68481004E-02
3.36690000E-01	5.03980000E-02	2.64559577E-02
3.37200000E-01	6.19380000E-02	2.66920639E-02
3.37700000E-01	2.97020000E-02	2.69153480E-02
3.38210000E-01	3.39830000E-02	2.65746815E-02
3.38720000E-01	8.23560000E-02	2.66457162E-02
3.39220000E-01	2.68380000E-02	2.68309389E-02
3.39730000E-01	4.16180000E-02	2.68474259E-02
3.40230000E-01	5.46760000E-02	2.65261830E-02
3.40740000E-01	1.41100000E-02	2.65587191E-02
3.41250000E-01	5.02390000E-02	2.70509606E-02
3.41750000E-01	6.06500000E-02	2.66713408E-02
3.42260000E-01	4.45200000E-02	2.69925758E-02
3.42770000E-01	9.26500000E-02	2.70220339E-02
3.43270000E-01	5.47450000E-02	2.69839539E-02
3.43780000E-01	6.37220000E-02	2.68694043E-02
3.44290000E-01	3.23300000E-02	2.69263022E-02
3.44790000E-01	3.51680000E-02	2.70282346E-02
3.45300000E-01	-1.26530000E-02	2.68714081E-02
3.45810000E-01	2.25120000E-02	2.68795489E-02
3.46310000E-01	7.53940000E-02	2.71597415E-02
3.46820000E-01	4.61530000E-02	2.69370011E-02
3.47330000E-01	3.10360000E-02	2.71186168E-02
3.47830000E-01	3.08510000E-02	2.71013395E-02
3.48340000E-01	6.58800000E-02	2.73855770E-02
3.48840000E-01	1.13020000E-02	2.68815240E-02
3.49350000E-01	6.55400000E-03	2.68136017E-02
3.49860000E-01	3.85660000E-02	2.71909435E-02
3.50360000E-01	8.05600000E-03	2.70081811E-02
3.50870000E-01	2.12980000E-02	2.70169510E-02
3.51380000E-01	5.30630000E-02	2.70651516E-02
3.51880000E-01	7.59250000E-02	2.71889312E-02
3.52390000E-01	3.62220000E-02	2.69605998E-02
3.52900000E-01	7.82320000E-02	2.68986224E-02
3.53400000E-01	7.29030000E-02	2.68778816E-02
3.53910000E-01	2.92230000E-02	2.69844977E-02
3.54420000E-01	7.11200000E-03	2.65877980E-02
3.54920000E-01	9.36800000E-03	2.63655625E-02
3.55430000E-01	7.31880000E-02	2.61009634E-02
3.55940000E-01	1.58550000E-02	2.61649449E-02
3.56440000E-01	2.07090000E-02	2.56135203E-02
3.56950000E-01	3.26880000E-02	2.57382199E-02
3.57450000E-01	4.20350000E-02	2.56719827E-02
3.57960000E-01	1.45000000E-04	2.50289033E-02
3.58470000E-01	1.27800000E-03	2.55948759E-02
3.58970000E-01	4.31470000E-02	2.56794100E-02
3.59480000E-01	1.92350000E-02	2.57205172E-02
3.59990000E-01	3.05550000E-02	2.59008774E-02
3.60490000E-01	6.29520000E-02	2.58642657E-02
3.61000000E-01	6.66060000E-02	2.61389097E-02
3.61510000E-01	1.36500000E-03	2.59021086E-02
3.62010000E-01	5.86300000E-02	2.59373603E-02
3.62520000E-01	8.83320000E-02	2.64320232E-02
3.63030000E-01	7.07260000E-02	2.65093168E-02
3.63530000E-01	1.02950000E-02	2.61855844E-02
3.64040000E-01	4.21500000E-03	2.64861524E-02
3.64550000E-01	2.97360000E-02	2.65824061E-02
3.65050000E-01	6.97960000E-02	2.64535272E-02
3.65560000E-01	9.00600000E-03	2.64231820E-02
3.66060000E-01	2.91780000E-02	2.68331526E-02
3.66570000E-01	3.28100000E-02	2.66719603E-02
3.67080000E-01	3.10880000E-02	2.64592373E-02
3.67580000E-01	3.16660000E-02	2.68498899E-02
3.68090000E-01	5.06700000E-02	2.67477979E-02
3.68600000E-01	7.96600000E-03	2.68802160E-02
3.69100000E-01	1.91990000E-02	2.72664952E-02
3.69610000E-01	2.14330000E-02	2.75029054E-02
3.70120000E-01	2.32270000E-02	2.75258912E-02
3.70620000E-01	3.81440000E-02	2.77183554E-02
3.71130000E-01	8.59570000E-02	2.78439788E-02
3.71640000E-01	4.48320000E-02	2.81182245E-02
3.72140000E-01	5.88760000E-02	2.80518688E-02
3.72650000E-01	7.72240000E-02	2.79542384E-02
3.73150000E-01	4.33320000E-02	2.80583150E-02
3.73660000E-01	1.61660000E-02	2.81315274E-02
3.74170000E-01	1.07834000E-01	2.81652876E-02
3.74670000E-01	4.19050000E-02	2.81963307E-02
3.75180000E-01	4.39640000E-02	2.83536856E-02
3.75690000E-01	3.31140000E-02	2.86665591E-02
3.76190000E-01	6.30420000E-02	2.82962530E-02
3.76700000E-01	1.51260000E-02	2.87163922E-02
3.77210000E-01	5.12760000E-02	2.87829850E-02
3.77710000E-01	-2.14120000E-02	2.87301197E-02
3.78220000E-01	3.19520000E-02	2.90595283E-02
3.78730000E-01	5.08070000E-02	2.93263642E-02
3.79230000E-01	4.18970000E-02	2.93286734E-02
3.79740000E-01	4.03970000E-02	2.91930368E-02
3.80240000E-01	4.68290000E-02	2.97813102E-02
3.80750000E-01	3.62800000E-02	2.96926384E-02
3.81260000E-01	8.64420000E-02	2.97005793E-02
3.81760000E-01	5.25980000E-02	2.98859941E-02
3.82270000E-01	9.29600000E-03	3.01040894E-02
3.82780000E-01	5.48600000E-02	3.00992400E-02
3.83280000E-01	6.09590000E-02	3.02013768E-02
3.83790000E-01	5.55160000E-02	3.03117973E-02
3.84300000E-01	1.86690000E-02	3.06209332E-02
3.84800000E-01	5.15060000E-02	3.05266833E-02
3.85310000E-01	3.83760000E-02	3.05074875E-02
3.85820000E-01	3.30190000E-02	3.08466837E-02
3.86320000E-01	2.78200000E-02	3.09336454E-02
3.86830000E-01	4.12430000E-02	3.11927508E-02
3.87330000E-01	-1.91610000E-02	3.11550241E-02
3.87840000E-01	6.25390000E-02	3.13076731E-02
3.88350000E-01	5.73810000E-02	3.13276924E-02
3.88850000E-01	-8.45000000E-03	3.13803368E-02
3.89360000E-01	6.47880000E-02	3.20779535E-02
3.89870000E-01	5.86080000E-02	3.20186963E-02
3.90370000E-01	2.35220000E-02	3.21608513E-02
3.90880000E-01	1.98000000E-02	3.19958875E-02
3.91390000E-01	5.00060000E-02	3.21496211E-02
3.91890000E-01	6.54110000E-02	3.29543022E-02
3.92400000E-01	4.45890000E-02	3.23319516E-02
3.92900000E-01	3.23760000E-02	3.25209474E-02
3.93410000E-01	4.07260000E-02	3.28452770E-02
3.93920000E-01	2.31730000E-02	3.30914942E-02
3.94420000E-01	5.03990000E-02	3.32263513E-02
3.94930000E-01	5.32610000E-02	3.31447950E-02
3.95440000E-01	3.52930000E-02	3.33709404E-02
3.95940000E-01	4.85890000E-02	3.36694479E-02
3.96450000E-01	8.93010000E-02	3.63194538E-02
3.96960000E-01	4.12380000E-02	3.41143697E-02
3.97460000E-01	6.60750000E-02	3.40656578E-02
3.97970000E-01	-9.90000000E-04	3.43256649E-02
3.98470000E-01	2.92680000E-02	3.42956748E-02
3.98980000E-01	-3.05700000E-03	3.46251264E-02
3.99490000E-01	8.26060000E-02	3.43910931E-02
3.99990000E-01	9.74160000E-02	3.51503034E-02
4.00500000E-01	4.64250000E-02	3.51231596E-02
4.01010000E-01	-6.98800000E-03	3.55861366E-02
4.01510000E-01	4.32040000E-02	3.49778051E-02
4.02020000E-01	4.45230000E-02	3.50777896E-02
4.02530000E-01	7.25210000E-02	3.56429294E-02
4.03030000E-01	6.77800000E-02	3.61314654E-02
4.03540000E-01	4.67720000E-02	3.51629725E-02
4.04050000E-01	-1.10770000E-02	3.54769672E-02
4.04550000E-01	2.53170000E-02	3.62153210E-02
4.05060000E-01	6.66770000E-02	3.57442481E-02
4.05560000E-01	5.97770000E-02	3.58618540E-02
4.06070000E-01	1.00800000E-03	3.62521263E-02
4.06580000E-01	-8.77800000E-03	3.67886080E-02
4.07080000E-01	7.83660000E-02	3.62737575E-02
4.07590000E-01	1.15054000E-01	3.63540381E-02
4.08100000E-01	4.67200000E-02	3.71980622E-02
4.08600000E-01	4.59170000E-02	3.68609534E-02
4.09110000E-01	5.91740000E-02	3.65533972E-02
4.09620000E-01	1.21586000E-01	3.67145256E-02
4.10120000E-01	5.61530000E-02	3.74649140E-02
4.10630000E-01	2.66230000E-02	3.68985762E-02
4.11130000E-01	-9.09600000E-03	3.72171094E-02
4.11640000E-01	3.07130000E-02	3.81805502E-02
4.12150000E-01	5.77280000E-02	3.71607323E-02
4.12650000E-01	1.01237000E-01	3.71115793E-02
4.13160000E-01	4.01790000E-02	3.76536725E-02
4.13670000E-01	4.97190000E-02	3.79000250E-02
4.14170000E-01	9.55590000E-02	3.73780607E-02
4.14680000E-01	5.30300000E-02	3.75357304E-02
4.15180000E-01	5.37050000E-02	3.86004255E-02
4.15690000E-01	7.55900000E-03	3.90940993E-02
4.16200000E-01	-4.14090000E-02	3.75684402E-02
4.16700000E-01	-1.20700000E-02	3.83675560E-02
4.17210000E-01	6.93210000E-02	3.96599590E-02
4.17720000E-01	1.26100000E-02	3.79514584E-02
4.18220000E-01	1.14326000E-01	3.86006956E-02
4.18730000E-01	-2.53280000E-02	3.85455715E-02
4.19240000E-01	9.45920000E-02	3.96940593E-02
4.19740000E-01	4.51580000E-02	3.88423494E-02
4.20250000E-01	4.48180000E-02	3.87751426E-02
4.20750000E-01	6.81610000E-02	4.00133612E-02
4.21260000E-01	4.01600000E-03	3.99869369E-02
4.21770000E-01	-1.50350000E-02	3.92503714E-02
4.22270000E-01	4.83220000E-02	4.01060881E-02
4.22780000E-01	-1.54070000E-02	4.12387188E-02
4.23290000E-01	4.80700000E-03	4.04492751E-02
4.23790000E-01	3.23910000E-02	4.06159697E-02
4.24300000E-01	5.72580000E-02	4.09681366E-02
4.24810000E-01	8.36050000E-02	4.24668912E-02
4.25310000E-01	4.03890000E-02	4.11472004E-02
4.25820000E-01	2.52450000E-02	4.10319939E-02
4.26320000E-01	8.67500000E-02	4.29077040E-02
4.26830000E-01	2.17290000E-02	4.26864906E-02
4.27340000E-01	6.63120000E-02	4.21017251E-02
4.27840000E-01	8.13150000E-02	4.28188487E-02
4.28350000E-01	2.76570000E-02	4.42550927E-02
4.28860000E-01	1.56800000E-02	4.37949647E-02
4.29360000E-01	4.92700000E-02	4.33169266E-02
4.29870000E-01	3.89660000E-02	4.48012776E-02
4.30370000E-01	5.08180000E-02	4.45451334E-02
4.30880000E-01	1.13899000E-01	4.42336810E-02
4.31390000E-01	1.28263000E-01	4.48131407E-02
4.31890000E-01	-3.37200000E-02	4.63797307E-02
4.32400000E-01	8.60350000E-02	4.59661304E-02
4.32910000E-01	5.77250000E-02	4.60135281E-02
4.33410000E-01	1.22797000E-01	4.63187970E-02
4.33920000E-01	8.03240000E-02	4.77844066E-02
4.34430000E-01	5.78550000E-02	4.65460216E-02
4.34930000E-01	-8.05300000E-02	4.71780915E-02
4.35440000E-01	4.66060000E-02	4.83511719E-02
4.35940000E-01	1.53950000E-02	4.82011405E-02
4.36450000E-01	9.09210000E-02	4.84891457E-02
4.36960000E-01	2.61300000E-03	4.90261436E-02
4.37460000E-01	-8.16800000E-03	4.98471233E-02
4.37970000E-01	3.89150000E-02	5.00809718E-02
4.38480000E-01	8.60420000E-02	5.07624882E-02
4.38980000E-01	2.59060000E-02	5.17088362E-02
4.39490000E-01	-7.09850000E-02	5.22851174E-02
4.39990000E-01	5.04490000E-02	5.19546847E-02
