## Supplementary material for "Disordered proteins interact with the chemical environment to tune their protective function during drying": File S1: Tris Fit - 4.csv

q**2_data	ln(I(q))_data	error_data	q**2_fit	ln(I(q))_fit	normalized_residual
0.00012996	3.1072779416587193	1.4042728364195092	0.0002235025	3.157308296282416	-0.15131325878407026
0.0001418481	3.0981654788164423	1.1250495027920593	0.00023901159999999998	3.151331755966488	-0.11416444315270967
0.00015425640000000002	3.0776563948737903	0.9472872586371087	0.00025472159999999995	3.1452777974283888	0.1826506829690291
0.00016692639999999997	3.0865391925190058	0.7297668288237703	0.00027126089999999993	3.138904262326595	0.09324568194422694
0.00018036489999999998	3.119450372935263	0.49291602617500063	0.0002883204	3.132330264511146	-0.1970344135784439
0.00019432359999999998	3.127897389497458	0.40439935707673974	0.00030555039999999995	3.125690563326458	-0.003815353021244178
0.0002085136	3.1510981861153233	0.2566529484255883	0.00032364009999999996	3.118719570725143	0.16150818966783223
0.0002235025	3.1303019769472735	0.1784795301625316	0.00034224999999999994	3.111548115410174	0.008995254985481059
0.00023901159999999998	3.1366890670275738	0.12825962738089738	0.000361	3.1043226715788967	0.008974446646849146
0.00025472159999999995	3.162347842852578	0.09345733148495085	0.0003806401	3.0967542214780615	0.49704106638967227
0.00027126089999999993	3.1455876273766235	0.07167479405669602	0.00040080039999999996	3.0889853086635717	0.8799926917422431
0.0002883204	3.1204888485763376	0.060098211879591405	0.0004210704	3.081174122185706	0.6102019259048457
0.00030555039999999995	3.125505230850656	0.04857544630081594	0.0004422609	3.07300821458535	1.2387048720781402
0.00032364009999999996	3.1242271542184414	0.034100954909008094	0.0004639716	3.0646418442713395	0.27009104122729716
0.00034224999999999994	3.1117847459825874	0.02630615505568863	0.0004857616	3.056244915146885	1.5298008918292705
0.000361	3.10453053339221	0.023161518642066305	0.0005085025	3.0474815500470083	-0.1877145337269127
0.0003806401	3.105342356994679	0.017278523038345008	0.0005317636000000001	3.038517722233477	1.6150093432995818
0.00040080039999999996	3.10301315413022	0.015940865871141945	0.0005550736000000001	3.0295350504624334	0.031687688640240505
0.0004210704	3.0897655475518917	0.014079643150004716	0.0005793649	3.020174227863037	-0.01785442419528654
0.0004422609	3.0877637205471613	0.011912043210951687	0.0006041764	3.010612942549985	-0.19750882882580936
0.0004639716	3.0676449914707984	0.011119018186655115	0.0006295081	3.000851194523278	-0.556590079839554
0.0004857616	3.0727778481541024	0.01080724497908228	0.0006548481000000001	2.991086248033435	-0.5471659769616299
0.0005085025	3.0456086570973104	0.00997734651927656	0.0006812100000000001	2.980927505220862	-0.33399579403018753
0.0005317636000000001	3.0534013791909045	0.009215833344356343	0.0007080921	2.9705682996946345	-2.026392441966181
0.0005550736000000001	3.029809879731169	0.00867306138531535	0.0007349520999999999	2.9602176105582028	-2.1729888161699025
0.0005793649	3.0200230005211037	0.008470020667090013	0.0007628644	2.94946141024611	0.960758773740145
0.0006041764	3.0090151640684075	0.008089655997030971	0.0007912968999999999	2.9385047472203616	0.23540138116274084
0.0006295081	2.996634616320278	0.007575733660605656	0.0008196769	2.927568315437341	1.0141033105373718
0.0006548481000000001	2.986957285714534	0.007546087462945894	0.0008491395999999999	2.9162146576257273	-0.393786318339538
0.0006812100000000001	2.9785104760497396	0.007236705414631179	0.0008791224999999999	2.904660537100458	-0.5604598882309934
0.0007080921	2.9556872687656854	0.007343607595826918	0.0009090225	2.893138362670849	-1.1532857322225027
0.0007349520999999999	2.94433628968353	0.007308514777662404	0.0009400356	2.8811872473597147	-0.02384337477226756
0.0007628644	2.956125842020939	0.006936633790899446	0.0009715689	2.869035669334925	-0.20932670532464404
0.0007912968999999999	2.9401120525592126	0.006827935039768617	0.0010029888999999999	2.8569277522587266	-0.029326499482350422
0.0008196769	2.9346014861573697	0.006935359195604794	0.0010355524	2.8443791794480715	-0.3789813151424196
0.0008491395999999999	2.91351531223649	0.006854848082634396	0.0010686360999999998	2.831630143923762	-0.6228671483146123
0.0008791224999999999	2.9008706181475583	0.006762159134817163	0.0011015760999999998	2.8189364842009748	0.8437130546587317
0.0009090225	2.885486734463301	0.006634633546365255	0.00113569	2.8057904538907987	-0.9556650681805453
0.0009400356	2.8810262241163707	0.006753374674598561	0.0011703240999999997	2.7924439608669682	0.5029427525220868
0.0009715689	2.8676361402525226	0.006685860173607374	0.0012047840999999998	2.7791645584975924	0.036065631099568875
0.0010029888999999999	2.8567321259395073	0.006670633136322861	0.0012404484	2.765421070687896	1.0754098684767044
0.0010355524	2.841917820529499	0.006494670898610124	0.0012766328999999999	2.7514771201645445	1.7022809199264657
0.0010686360999999998	2.8273950978997116	0.006799276596156588	0.0013126129	2.73761197514858	-0.12446645307435536
0.0011015760999999998	2.824357481700897	0.006425167265089793	0.0013498276	2.723271029839363	-0.259481911764324
0.00113569	2.7994633427623214	0.006620636600773982	0.0013875625	2.708729621816491	-1.3832682984328577
0.0011703240999999997	2.7957835673948264	0.006640132522262525	0.0014250625	2.6942787341539374	1.207131948955738
0.0012047840999999998	2.779399041779627	0.006501571576200255
0.0012404484	2.7724155197410947	0.006503984441863345
0.0012766328999999999	2.7625955817202925	0.006531508064032297
0.0013126129	2.736788990849985	0.006612097302261102
0.0013498276	2.721558024949542	0.006601635074189352
0.0013875625	2.699494975969678	0.006675961458290693
0.0014250625	2.7020995309316302	0.006478825106450429
0.0014638276000000002	2.68051475649132	0.006574404552352335
0.0015031129	2.671439603963863	0.006565944662350786
0.0015421329	2.6515278202445116	0.006678875552554403
