## Supplementary material for "Disordered proteins interact with the chemical environment to tune their protective function during drying": File S1: 1S - 4.csv

Q	I(Q)	Error
1.10200000E-02	2.05659690E+01	1.83017504E+01
1.17800000E-02	2.05218490E+01	1.16946635E+01
1.25400000E-02	2.00761710E+01	6.65985217E+00
1.33000000E-02	1.95509950E+01	3.13955867E+00
1.40600000E-02	1.92072330E+01	1.97478370E+00
1.48200000E-02	1.91519740E+01	1.20722987E+00
1.55800000E-02	1.87488730E+01	9.96971878E-01
1.63400000E-02	1.84719770E+01	6.55810465E-01
1.71000000E-02	1.81970800E+01	5.37548226E-01
1.78600000E-02	1.77620390E+01	4.50086826E-01
1.86200000E-02	1.69335410E+01	3.61313316E-01
1.93800000E-02	1.66004050E+01	3.11393721E-01
2.01400000E-02	1.57210600E+01	2.63630501E-01
2.09000000E-02	1.58143530E+01	2.43880074E-01
2.16600000E-02	1.52007460E+01	2.20263542E-01
2.24200000E-02	1.47490150E+01	2.04492053E-01
2.31800000E-02	1.46211110E+01	1.88925022E-01
2.39500000E-02	1.41856760E+01	1.76616671E-01
2.47100000E-02	1.37828320E+01	1.65318687E-01
2.54700000E-02	1.27892170E+01	1.56886698E-01
2.62300000E-02	1.27479760E+01	1.47367370E-01
2.69900000E-02	1.25093890E+01	1.39487819E-01
2.77500000E-02	1.22065570E+01	1.37752410E-01
2.85100000E-02	1.19907350E+01	1.29588380E-01
2.92700000E-02	1.16311670E+01	1.28052367E-01
3.00300000E-02	1.11084060E+01	1.22321819E-01
3.07900000E-02	1.10901670E+01	1.21928471E-01
3.15500000E-02	1.04700670E+01	1.19341588E-01
3.23100000E-02	1.01482000E+01	1.14869105E-01
3.30700000E-02	9.99792900E+00	1.12721145E-01
3.38300000E-02	9.67926900E+00	1.11559527E-01
3.45900000E-02	9.35497100E+00	1.06898651E-01
3.53500000E-02	8.99195500E+00	1.06470351E-01
3.61100000E-02	8.90204800E+00	1.04988751E-01
3.68700000E-02	8.64440400E+00	1.01454430E-01
3.76300000E-02	8.34860400E+00	9.90331743E-02
3.83900000E-02	8.11521100E+00	9.79694054E-02
3.91500000E-02	7.82466400E+00	9.55640336E-02
3.99100000E-02	7.66174100E+00	9.29539234E-02
4.06700000E-02	7.48146600E+00	9.12970018E-02
4.14300000E-02	7.33671300E+00	9.03401678E-02
4.21900000E-02	7.02973200E+00	8.92305822E-02
4.29500000E-02	6.81623900E+00	8.60633852E-02
4.37100000E-02	6.53473300E+00	8.61257556E-02
4.44700000E-02	6.59571500E+00	8.46193958E-02
4.52300000E-02	6.57402500E+00	8.43191838E-02
4.59900000E-02	6.11749300E+00	8.24819866E-02
4.67500000E-02	6.03770200E+00	8.08551894E-02
4.75100000E-02	5.81912400E+00	7.96926556E-02
4.82700000E-02	5.79666800E+00	7.83675009E-02
4.90300000E-02	5.52325300E+00	7.81507453E-02
4.97900000E-02	5.46207100E+00	7.54024267E-02
5.05500000E-02	5.28532600E+00	7.48646523E-02
5.13100000E-02	5.22075100E+00	7.43307054E-02
5.20700000E-02	5.05271100E+00	7.29529201E-02
5.28300000E-02	4.87272000E+00	7.06832382E-02
5.35900000E-02	4.77897700E+00	7.12028820E-02
5.43500000E-02	4.65512200E+00	6.98272859E-02
5.51100000E-02	4.44718700E+00	6.98455455E-02
5.58700000E-02	4.54507400E+00	6.90515122E-02
5.66300000E-02	4.32548000E+00	6.80798667E-02
5.73900000E-02	4.20078100E+00	6.75235725E-02
5.81500000E-02	4.10103500E+00	6.69369944E-02
5.89100000E-02	4.05796400E+00	6.57558400E-02
5.96700000E-02	3.98067500E+00	6.55934475E-02
6.04300000E-02	3.86290800E+00	6.48627605E-02
6.11900000E-02	3.85463400E+00	6.44629891E-02
6.19500000E-02	3.65957400E+00	6.37838535E-02
6.27100000E-02	3.64731100E+00	6.32517407E-02
6.34700000E-02	3.54387700E+00	6.24330100E-02
6.42300000E-02	3.50098100E+00	6.13889276E-02
6.49900000E-02	3.41314600E+00	6.10289920E-02
6.57500000E-02	3.35707100E+00	5.97777795E-02
6.65100000E-02	3.13788600E+00	6.05218318E-02
6.72700000E-02	3.17244800E+00	5.91430102E-02
6.80300000E-02	3.21477100E+00	5.94430427E-02
6.87900000E-02	3.14081800E+00	5.84197551E-02
6.95500000E-02	2.97131300E+00	5.78308231E-02
7.03100000E-02	2.81580400E+00	5.82749952E-02
7.10700000E-02	2.94271900E+00	5.73650494E-02
7.18300000E-02	2.76192600E+00	5.68543504E-02
7.25900000E-02	2.70928300E+00	5.62068922E-02
7.33500000E-02	2.80240600E+00	5.61040432E-02
7.41200000E-02	2.63729400E+00	5.57206774E-02
7.48800000E-02	2.65789300E+00	5.53666429E-02
7.56400000E-02	2.52373200E+00	5.45332256E-02
7.64000000E-02	2.57228100E+00	5.42899471E-02
7.71600000E-02	2.57846800E+00	5.39487129E-02
7.79200000E-02	2.50052600E+00	5.29401462E-02
7.86800000E-02	2.39939600E+00	5.32465944E-02
7.94400000E-02	2.33048100E+00	5.25442892E-02
8.02000000E-02	2.39244600E+00	5.25836069E-02
8.09600000E-02	2.34460200E+00	5.21984940E-02
8.17200000E-02	2.29910000E+00	5.29409558E-02
8.24800000E-02	2.23495300E+00	5.33488045E-02
8.32400000E-02	2.22342500E+00	5.32704641E-02
8.40000000E-02	2.15178800E+00	5.27694828E-02
8.47600000E-02	2.09433100E+00	5.28581641E-02
8.55200000E-02	2.08177200E+00	5.32057820E-02
8.62800000E-02	2.06659200E+00	5.29637881E-02
8.70400000E-02	2.07184100E+00	5.26833370E-02
8.78000000E-02	2.01971800E+00	5.27405303E-02
8.85600000E-02	1.96446700E+00	5.28526993E-02
8.93200000E-02	1.94194700E+00	5.26405550E-02
9.00800000E-02	1.97649300E+00	5.26465853E-02
9.08400000E-02	1.90744200E+00	5.26632799E-02
9.16000000E-02	1.78332600E+00	5.36890890E-02
9.23600000E-02	1.85709600E+00	5.40812474E-02
9.31200000E-02	1.75478000E+00	5.44521025E-02
9.38800000E-02	1.70541500E+00	5.37992361E-02
9.46400000E-02	1.73779900E+00	5.33905381E-02
9.54000000E-02	1.66176600E+00	5.32108692E-02
9.61600000E-02	1.72090100E+00	5.30269364E-02
9.69200000E-02	1.72407100E+00	5.24945174E-02
9.76800000E-02	1.63106200E+00	5.25035733E-02
9.84400000E-02	1.60009400E+00	5.20288118E-02
9.92000000E-02	1.64475200E+00	5.18924601E-02
9.99600000E-02	1.63070100E+00	5.16014756E-02
1.00720000E-01	1.55538700E+00	5.21567359E-02
1.01480000E-01	1.54537600E+00	5.00860836E-02
1.02240000E-01	1.52451900E+00	4.93494883E-02
1.03000000E-01	1.43395900E+00	4.93440212E-02
1.03760000E-01	1.51773000E+00	4.99724832E-02
1.04520000E-01	1.47469300E+00	5.06973554E-02
1.05280000E-01	1.46610600E+00	5.06515981E-02
1.06040000E-01	1.44206600E+00	4.92576351E-02
1.06800000E-01	1.37593400E+00	4.89185437E-02
1.07560000E-01	1.37227800E+00	4.79984418E-02
1.08320000E-01	1.30216100E+00	4.82720513E-02
1.09080000E-01	1.40434500E+00	4.76626910E-02
1.09840000E-01	1.30817700E+00	4.69748234E-02
1.10600000E-01	1.42623500E+00	4.67428194E-02
1.11360000E-01	1.25880700E+00	4.66410472E-02
1.12120000E-01	1.36600300E+00	4.62979211E-02
1.12880000E-01	1.23631100E+00	4.60132827E-02
1.13640000E-01	1.32205200E+00	4.57427556E-02
1.14400000E-01	1.28911500E+00	4.50419323E-02
1.15160000E-01	1.25996700E+00	4.52175498E-02
1.15920000E-01	1.22855400E+00	4.47413774E-02
1.16680000E-01	1.20649500E+00	4.46969227E-02
1.17440000E-01	1.19657200E+00	4.41402577E-02
1.18200000E-01	1.28804200E+00	4.37071906E-02
1.18960000E-01	1.19125900E+00	4.34635737E-02
1.19720000E-01	1.25596700E+00	4.38792424E-02
1.20480000E-01	1.14993400E+00	4.35250522E-02
1.21240000E-01	1.16522000E+00	4.34366583E-02
1.22000000E-01	1.15202900E+00	4.26805591E-02
1.22760000E-01	1.12174900E+00	4.28170472E-02
1.23520000E-01	1.12397300E+00	4.23213958E-02
1.24280000E-01	1.12837300E+00	4.21447201E-02
1.25040000E-01	1.08956600E+00	4.20009119E-02
1.25800000E-01	1.04264000E+00	4.19011353E-02
1.26560000E-01	1.11796300E+00	4.16341114E-02
1.27320000E-01	1.04729300E+00	4.14933758E-02
1.28080000E-01	1.06359900E+00	4.10684196E-02
1.28840000E-01	1.07820800E+00	4.09934964E-02
1.29600000E-01	1.03347200E+00	4.04491011E-02
1.30360000E-01	1.01015900E+00	4.05086749E-02
1.31120000E-01	9.47018000E-01	3.99037271E-02
1.31880000E-01	9.90930000E-01	3.97241205E-02
1.32640000E-01	9.59122000E-01	3.97428267E-02
1.33400000E-01	9.50617000E-01	3.94370964E-02
1.34160000E-01	1.01290100E+00	3.93360945E-02
1.34920000E-01	9.51971000E-01	3.94014178E-02
1.35680000E-01	9.68889000E-01	3.89883932E-02
1.36440000E-01	8.94206000E-01	3.87210158E-02
1.37200000E-01	9.46314000E-01	3.88301231E-02
1.37960000E-01	9.84046000E-01	3.85172319E-02
1.38730000E-01	9.19179000E-01	3.80597555E-02
1.39490000E-01	8.65822000E-01	3.80349518E-02
1.40250000E-01	9.53981000E-01	3.80526047E-02
1.41010000E-01	8.66207000E-01	3.82747168E-02
1.41770000E-01	8.71929000E-01	3.78544807E-02
1.42530000E-01	9.40718000E-01	3.78098774E-02
1.43290000E-01	8.06677000E-01	3.74759301E-02
1.44050000E-01	8.30404000E-01	3.76615773E-02
1.44810000E-01	8.17510000E-01	3.72373381E-02
1.45570000E-01	8.17418000E-01	3.75116492E-02
1.46330000E-01	8.23432000E-01	3.71905725E-02
1.47090000E-01	8.70773000E-01	3.68750082E-02
1.47850000E-01	8.12762000E-01	3.70176807E-02
1.48610000E-01	8.22544000E-01	3.66518971E-02
1.49370000E-01	8.72635000E-01	3.67403906E-02
1.50130000E-01	8.17978000E-01	3.64871846E-02
1.50890000E-01	8.77015000E-01	3.63603148E-02
1.51650000E-01	8.25183000E-01	3.63354952E-02
1.52410000E-01	7.70480000E-01	3.62095613E-02
1.53170000E-01	7.47632000E-01	3.60654716E-02
1.53930000E-01	7.47692000E-01	3.58125833E-02
1.54690000E-01	7.21927000E-01	3.56539009E-02
1.55450000E-01	7.49337000E-01	3.54705261E-02
1.56210000E-01	7.10519000E-01	3.53461931E-02
1.56970000E-01	7.14908000E-01	3.47169332E-02
1.57730000E-01	7.22144000E-01	3.49597204E-02
1.58490000E-01	7.31760000E-01	3.49562002E-02
1.59250000E-01	7.17430000E-01	3.46364423E-02
1.60010000E-01	7.23076000E-01	3.46305959E-02
1.60770000E-01	7.31681000E-01	3.48163735E-02
1.61530000E-01	7.59158000E-01	3.43209173E-02
1.62290000E-01	6.83536000E-01	3.44083223E-02
1.63050000E-01	6.99752000E-01	3.42793511E-02
1.63810000E-01	7.13611000E-01	3.41736433E-02
1.64570000E-01	6.58308000E-01	3.39920806E-02
1.65330000E-01	6.39977000E-01	3.39706580E-02
1.66090000E-01	7.13882000E-01	3.40577510E-02
1.66850000E-01	6.55950000E-01	3.39980215E-02
1.67610000E-01	6.46015000E-01	3.36728505E-02
1.68370000E-01	6.93413000E-01	3.35889013E-02
1.69130000E-01	6.21435000E-01	3.33101120E-02
1.69890000E-01	6.33783000E-01	3.35992624E-02
1.70650000E-01	6.38960000E-01	3.38938252E-02
1.71410000E-01	6.24392000E-01	3.40663650E-02
1.72170000E-01	6.50189000E-01	3.40469396E-02
1.72930000E-01	6.27738000E-01	3.41348524E-02
1.73690000E-01	6.22233000E-01	3.40819260E-02
1.74450000E-01	6.71361000E-01	3.43988059E-02
1.75210000E-01	6.19253000E-01	3.41730364E-02
1.75970000E-01	6.13607000E-01	3.43008640E-02
1.76730000E-01	6.28315000E-01	3.46124793E-02
1.77490000E-01	5.54920000E-01	3.41636542E-02
1.78250000E-01	6.51839000E-01	3.41753613E-02
1.79010000E-01	6.16576000E-01	3.41917485E-02
1.79770000E-01	6.15053000E-01	3.45846376E-02
1.80530000E-01	5.49369000E-01	3.48137864E-02
1.81290000E-01	5.47659000E-01	3.51628094E-02
1.82050000E-01	5.63269000E-01	3.51104441E-02
1.82810000E-01	5.64422000E-01	3.51393082E-02
1.83570000E-01	5.93141000E-01	3.54219403E-02
1.84330000E-01	5.83839000E-01	3.55614487E-02
1.85090000E-01	5.30297000E-01	3.57593850E-02
1.85850000E-01	5.53874000E-01	3.60116669E-02
1.86610000E-01	5.24901000E-01	3.58956418E-02
1.87370000E-01	5.97437000E-01	3.60641579E-02
1.88130000E-01	6.03002000E-01	3.62902086E-02
1.88890000E-01	5.55244000E-01	3.61257667E-02
1.89650000E-01	5.81961000E-01	3.61655245E-02
1.90410000E-01	4.66132000E-01	3.62083017E-02
1.91170000E-01	5.35942000E-01	3.65042016E-02
1.91930000E-01	4.80822000E-01	3.62980620E-02
1.92690000E-01	4.92721000E-01	3.67237562E-02
1.93450000E-01	4.46443000E-01	3.67483847E-02
1.94210000E-01	4.46051000E-01	3.68444550E-02
1.94970000E-01	4.80484000E-01	3.69268749E-02
1.95730000E-01	5.38048000E-01	3.70047813E-02
1.96490000E-01	4.73785000E-01	3.67904049E-02
1.97250000E-01	5.03819000E-01	3.70177602E-02
1.98010000E-01	4.52981000E-01	3.68710613E-02
1.98770000E-01	5.00219000E-01	3.71802549E-02
1.99530000E-01	4.80259000E-01	3.72884630E-02
2.00290000E-01	5.08827000E-01	3.65554590E-02
2.01050000E-01	4.88066000E-01	3.72357039E-02
2.01810000E-01	5.17274000E-01	3.68763959E-02
2.02570000E-01	4.64880000E-01	3.72212214E-02
2.03330000E-01	4.69100000E-01	3.72360681E-02
2.04090000E-01	4.89559000E-01	3.74278661E-02
2.04850000E-01	4.67693000E-01	3.72258789E-02
2.05610000E-01	4.56317000E-01	3.71995126E-02
2.06370000E-01	4.81917000E-01	3.71430753E-02
2.07130000E-01	4.49475000E-01	3.70202966E-02
2.07890000E-01	4.39708000E-01	3.67535649E-02
2.08650000E-01	3.82900000E-01	3.67425478E-02
2.09410000E-01	4.83655000E-01	3.71647168E-02
2.10170000E-01	4.45376000E-01	3.70090537E-02
2.10930000E-01	4.21473000E-01	3.70509780E-02
2.11690000E-01	3.94347000E-01	3.71585248E-02
2.12450000E-01	4.38477000E-01	3.71185160E-02
2.13210000E-01	4.52929000E-01	3.71946436E-02
2.13970000E-01	4.44529000E-01	3.71511715E-02
2.14730000E-01	4.04671000E-01	3.72533012E-02
2.15490000E-01	4.78161000E-01	3.70297783E-02
2.16250000E-01	4.40591000E-01	3.71254898E-02
2.17010000E-01	4.13583000E-01	3.69025966E-02
2.17770000E-01	4.35055000E-01	3.69226271E-02
2.18530000E-01	4.03835000E-01	3.71341824E-02
2.19290000E-01	4.31304000E-01	3.68808545E-02
2.20050000E-01	4.32812000E-01	3.67377626E-02
2.20810000E-01	3.80090000E-01	3.68227541E-02
2.21570000E-01	3.67639000E-01	3.64398905E-02
2.22330000E-01	3.98189000E-01	3.64875807E-02
2.23090000E-01	4.45326000E-01	3.63360005E-02
2.23850000E-01	3.73591000E-01	3.62111824E-02
2.24610000E-01	4.30163000E-01	3.59524295E-02
2.25370000E-01	4.08049000E-01	3.59177567E-02
2.26130000E-01	4.73486000E-01	3.56947472E-02
2.26890000E-01	4.21610000E-01	3.53452138E-02
2.27650000E-01	3.71375000E-01	3.53877945E-02
2.28410000E-01	4.31260000E-01	3.52191281E-02
2.29170000E-01	4.16585000E-01	3.52247341E-02
2.29930000E-01	3.71205000E-01	3.51766137E-02
2.30690000E-01	4.12330000E-01	3.49347895E-02
2.31450000E-01	3.77457000E-01	3.49009380E-02
2.32210000E-01	4.01504000E-01	3.45906246E-02
2.32970000E-01	3.81914000E-01	3.39574002E-02
2.33730000E-01	3.78770000E-01	3.39285775E-02
2.34490000E-01	3.77093000E-01	3.38418456E-02
2.35250000E-01	3.33609000E-01	3.37880535E-02
2.36010000E-01	3.61311000E-01	3.37591424E-02
2.36770000E-01	3.38362000E-01	3.37003191E-02
2.37530000E-01	3.38071000E-01	3.36716803E-02
2.38290000E-01	3.28913000E-01	3.34668842E-02
2.39050000E-01	3.66863000E-01	3.32421504E-02
2.39810000E-01	3.53218000E-01	3.32207145E-02
2.40570000E-01	4.15167000E-01	3.32481845E-02
2.41330000E-01	3.30468000E-01	3.29896836E-02
2.42090000E-01	3.13658000E-01	3.30567840E-02
2.42850000E-01	3.89531000E-01	3.29835142E-02
2.43610000E-01	3.35894000E-01	3.29881810E-02
2.44370000E-01	3.29831000E-01	3.23407343E-02
2.45130000E-01	3.71615000E-01	3.27820540E-02
2.45890000E-01	3.69101000E-01	3.24741079E-02
2.46650000E-01	3.31733000E-01	3.26068276E-02
2.47410000E-01	2.88027000E-01	3.20599006E-02
2.48170000E-01	3.29666000E-01	3.21550073E-02
2.48930000E-01	3.23984000E-01	3.20512429E-02
2.49690000E-01	3.33078000E-01	3.19614962E-02
2.50450000E-01	3.64676000E-01	3.19929949E-02
2.51210000E-01	3.50627000E-01	3.18752463E-02
2.51970000E-01	3.37291000E-01	3.17384525E-02
2.52730000E-01	3.47761000E-01	3.17768402E-02
2.53490000E-01	3.56345000E-01	3.16556839E-02
2.54250000E-01	3.14751000E-01	3.15268632E-02
2.55010000E-01	3.54442000E-01	3.12541578E-02
2.55770000E-01	3.12542000E-01	3.12238271E-02
2.56530000E-01	3.67426000E-01	3.13389820E-02
2.57290000E-01	2.97591000E-01	3.09726896E-02
2.58050000E-01	3.24196000E-01	3.09505877E-02
2.58810000E-01	3.53189000E-01	3.05545123E-02
2.59570000E-01	2.77384000E-01	3.04882391E-02
2.60330000E-01	3.37253000E-01	3.05016571E-02
2.61090000E-01	2.98994000E-01	3.04849921E-02
2.61850000E-01	2.89569000E-01	3.04050397E-02
2.62610000E-01	3.35981000E-01	3.02490144E-02
2.63370000E-01	3.37513000E-01	3.04145901E-02
2.64130000E-01	3.35366000E-01	3.04029623E-02
2.64890000E-01	2.90718000E-01	3.00675162E-02
2.65650000E-01	2.68200000E-01	3.00248885E-02
2.66410000E-01	2.32804000E-01	2.99507164E-02
2.67170000E-01	2.70619000E-01	2.99367057E-02
2.67930000E-01	3.25491000E-01	2.96569915E-02
2.68690000E-01	3.55076000E-01	2.96891571E-02
2.69450000E-01	2.60087000E-01	2.94977582E-02
2.70210000E-01	2.95654000E-01	2.97367245E-02
2.70970000E-01	3.29241000E-01	2.92285281E-02
2.71720000E-01	3.03817000E-01	2.94677497E-02
2.72480000E-01	2.97701000E-01	2.94426080E-02
2.73240000E-01	2.81983000E-01	2.94036353E-02
2.74000000E-01	2.91585000E-01	2.93685599E-02
2.74760000E-01	3.14618000E-01	2.93574475E-02
2.75520000E-01	3.01441000E-01	2.91436990E-02
2.76280000E-01	3.35470000E-01	2.90246145E-02
2.77040000E-01	2.78951000E-01	2.89342385E-02
2.77800000E-01	2.92712000E-01	2.89279799E-02
2.78560000E-01	2.78299000E-01	2.87650102E-02
2.79320000E-01	2.97374000E-01	2.87038051E-02
2.80080000E-01	3.40591000E-01	2.86399487E-02
2.80840000E-01	3.15024000E-01	2.86511456E-02
2.81600000E-01	2.69092000E-01	2.86727044E-02
2.82360000E-01	2.90306000E-01	2.87593762E-02
2.83120000E-01	2.74513000E-01	2.84654032E-02
2.83880000E-01	2.85732000E-01	2.82183603E-02
2.84640000E-01	2.46855000E-01	2.82288034E-02
2.85400000E-01	2.45952000E-01	2.84318774E-02
2.86160000E-01	2.59179000E-01	2.83352702E-02
2.86920000E-01	2.45827000E-01	2.81929813E-02
2.87680000E-01	2.70351000E-01	2.82909106E-02
2.88440000E-01	2.58909000E-01	2.83851777E-02
2.89200000E-01	2.48213000E-01	2.83084011E-02
2.89960000E-01	3.02342000E-01	2.83290196E-02
2.90720000E-01	2.41440000E-01	2.84392933E-02
2.91480000E-01	2.91296000E-01	2.84647045E-02
2.92240000E-01	2.42947000E-01	2.82910322E-02
2.93000000E-01	2.71375000E-01	2.86456540E-02
2.93760000E-01	2.71565000E-01	2.84409391E-02
2.94520000E-01	2.47674000E-01	2.84817712E-02
2.95280000E-01	3.00314000E-01	2.85246306E-02
2.96040000E-01	2.49759000E-01	2.85216962E-02
2.96800000E-01	2.31634000E-01	2.84475040E-02
2.97560000E-01	2.81439000E-01	2.82764454E-02
2.98320000E-01	2.40628000E-01	2.83745803E-02
2.99080000E-01	2.77551000E-01	2.84336177E-02
2.99840000E-01	2.40031000E-01	2.83514304E-02
3.00600000E-01	2.40488000E-01	2.82773178E-02
3.01360000E-01	2.45966000E-01	2.82386773E-02
3.02120000E-01	2.39798000E-01	2.82926514E-02
3.02880000E-01	2.57689000E-01	2.80625887E-02
3.03640000E-01	2.77011000E-01	2.80442351E-02
3.04400000E-01	3.07414000E-01	2.80740237E-02
3.05160000E-01	2.59543000E-01	2.77869757E-02
3.05920000E-01	2.27564000E-01	2.78075161E-02
3.06680000E-01	2.37824000E-01	2.77875591E-02
3.07440000E-01	2.14458000E-01	2.74921553E-02
3.08200000E-01	2.34943000E-01	2.75750608E-02
3.08960000E-01	2.73181000E-01	2.74561613E-02
3.09720000E-01	2.42509000E-01	2.78418548E-02
3.10480000E-01	2.18031000E-01	2.83058492E-02
3.11240000E-01	1.97955000E-01	2.85771937E-02
3.12000000E-01	2.45709000E-01	2.88867739E-02
3.12760000E-01	2.51229000E-01	2.90018912E-02
3.13520000E-01	2.50428000E-01	2.90383784E-02
3.14280000E-01	2.43593000E-01	2.93769585E-02
3.15040000E-01	2.47752000E-01	2.96372325E-02
3.15800000E-01	1.97426000E-01	2.97995547E-02
3.16560000E-01	2.30533000E-01	2.97853647E-02
3.17320000E-01	2.91993000E-01	2.99318159E-02
3.18080000E-01	2.44051000E-01	3.01426284E-02
3.18830000E-01	2.30075000E-01	2.99510691E-02
3.19590000E-01	1.57687000E-01	3.01071509E-02
3.20350000E-01	2.66919000E-01	3.02925782E-02
3.21110000E-01	2.04539000E-01	3.02820361E-02
3.21870000E-01	2.69577000E-01	3.02843737E-02
3.22630000E-01	2.14722000E-01	3.08003831E-02
3.23390000E-01	2.25077000E-01	3.00286668E-02
3.24150000E-01	2.31405000E-01	3.01149439E-02
3.24910000E-01	2.15792000E-01	2.99571046E-02
3.25670000E-01	2.21113000E-01	3.00685281E-02
3.26430000E-01	2.31155000E-01	3.02847983E-02
3.27190000E-01	2.02338000E-01	3.01042804E-02
3.27950000E-01	2.53621000E-01	3.02725775E-02
3.28710000E-01	2.18680000E-01	3.03891266E-02
3.29470000E-01	2.09399000E-01	3.03354243E-02
3.30230000E-01	1.99670000E-01	3.05161534E-02
3.30990000E-01	2.31754000E-01	3.04525542E-02
3.31750000E-01	1.60507000E-01	3.05008250E-02
3.32510000E-01	1.68499000E-01	3.05234447E-02
3.33270000E-01	2.17445000E-01	3.06411315E-02
3.34030000E-01	1.76126000E-01	3.05732952E-02
3.34790000E-01	2.20280000E-01	3.06942040E-02
3.35550000E-01	1.94394000E-01	3.07151310E-02
3.36310000E-01	2.26905000E-01	3.07116728E-02
3.37070000E-01	1.87736000E-01	3.06110380E-02
3.37830000E-01	2.30296000E-01	3.07676241E-02
3.38590000E-01	2.21615000E-01	3.07870372E-02
3.39350000E-01	2.27234000E-01	3.09615926E-02
3.40110000E-01	2.20007000E-01	3.09252099E-02
3.40870000E-01	1.79957000E-01	3.08549057E-02
3.41630000E-01	1.81833000E-01	3.10044659E-02
3.42390000E-01	2.19204000E-01	3.11926170E-02
3.43150000E-01	1.91484000E-01	3.10195239E-02
3.43910000E-01	1.60579000E-01	3.10964092E-02
3.44670000E-01	2.36056000E-01	3.11564649E-02
3.45430000E-01	2.08737000E-01	3.13626590E-02
3.46190000E-01	1.94578000E-01	3.11025226E-02
3.46950000E-01	1.46055000E-01	3.12493217E-02
3.47710000E-01	1.88199000E-01	3.13678360E-02
3.48470000E-01	1.53245000E-01	3.13200226E-02
3.49220000E-01	2.19242000E-01	3.13942128E-02
3.49980000E-01	1.81359000E-01	3.13619098E-02
3.50740000E-01	2.17926000E-01	3.14195186E-02
3.51500000E-01	2.36587000E-01	3.13985836E-02
3.52260000E-01	1.60851000E-01	3.14906540E-02
3.53020000E-01	2.06997000E-01	3.08847489E-02
3.53780000E-01	2.41617000E-01	3.06975539E-02
3.54540000E-01	1.78374000E-01	2.99667241E-02
3.55300000E-01	1.81971000E-01	2.96706234E-02
3.56060000E-01	2.08248000E-01	2.97187664E-02
3.56820000E-01	2.12110000E-01	2.96865165E-02
3.57580000E-01	1.98256000E-01	3.02237649E-02
3.58340000E-01	1.93597000E-01	3.00857562E-02
3.59100000E-01	1.51038000E-01	3.01602749E-02
3.59860000E-01	2.08608000E-01	3.00198461E-02
3.60620000E-01	1.88583000E-01	3.02277299E-02
3.61380000E-01	2.18139000E-01	3.00941744E-02
3.62140000E-01	1.10305000E-01	3.01317370E-02
3.62900000E-01	1.92187000E-01	3.02744876E-02
3.63660000E-01	1.91495000E-01	3.02452092E-02
3.64420000E-01	1.97392000E-01	3.05099033E-02
3.65180000E-01	1.54421000E-01	3.04552419E-02
3.65940000E-01	2.04014000E-01	3.06118712E-02
3.66700000E-01	1.58841000E-01	3.09840871E-02
3.67460000E-01	1.82136000E-01	3.09334494E-02
3.68220000E-01	2.01019000E-01	3.12160509E-02
3.68980000E-01	1.90384000E-01	3.15731154E-02
3.69740000E-01	1.63212000E-01	3.18000917E-02
3.70500000E-01	1.81210000E-01	3.20939646E-02
3.71260000E-01	1.56649000E-01	3.19113713E-02
3.72020000E-01	2.22757000E-01	3.19331461E-02
3.72770000E-01	1.83209000E-01	3.18964551E-02
3.73530000E-01	1.71462000E-01	3.23882874E-02
3.74290000E-01	1.46573000E-01	3.26089371E-02
3.75050000E-01	1.49223000E-01	3.27124140E-02
3.75810000E-01	1.40114000E-01	3.28398374E-02
3.76570000E-01	2.55552000E-01	3.32531495E-02
3.77330000E-01	9.33700000E-02	3.33616552E-02
3.78090000E-01	1.32463000E-01	3.32839797E-02
3.78850000E-01	1.39101000E-01	3.38054291E-02
3.79610000E-01	1.62469000E-01	3.38280039E-02
3.80370000E-01	1.34893000E-01	3.42006818E-02
3.81130000E-01	1.49697000E-01	3.45407155E-02
3.81890000E-01	2.22293000E-01	3.46009775E-02
3.82650000E-01	1.58800000E-01	3.48156641E-02
3.83410000E-01	1.62365000E-01	3.50478760E-02
3.84170000E-01	1.74487000E-01	3.53645470E-02
3.84930000E-01	2.20816000E-01	3.55597409E-02
3.85690000E-01	1.50141000E-01	3.54201195E-02
3.86450000E-01	1.12382000E-01	3.61777028E-02
3.87210000E-01	1.42728000E-01	3.59562676E-02
3.87970000E-01	1.67832000E-01	3.63702557E-02
3.88730000E-01	1.50895000E-01	3.67468893E-02
3.89490000E-01	2.03319000E-01	3.69064516E-02
3.90250000E-01	1.13903000E-01	3.69876051E-02
3.91010000E-01	1.95767000E-01	3.73183775E-02
3.91770000E-01	1.35364000E-01	3.74879717E-02
3.92520000E-01	1.61353000E-01	3.78697461E-02
3.93280000E-01	1.72475000E-01	3.82967104E-02
3.94040000E-01	1.69753000E-01	4.11656193E-02
3.94800000E-01	2.03206000E-01	3.83458369E-02
3.95560000E-01	8.26250000E-02	3.90954244E-02
3.96320000E-01	1.89686000E-01	3.89329273E-02
3.97080000E-01	1.30302000E-01	3.94316423E-02
3.97840000E-01	2.15005000E-01	3.96998124E-02
3.98600000E-01	1.23340000E-01	3.96654204E-02
3.99360000E-01	1.11359000E-01	4.03798735E-02
4.00120000E-01	1.96819000E-01	4.05240203E-02
4.00880000E-01	2.17191000E-01	4.11875212E-02
4.01640000E-01	1.14401000E-01	4.10655939E-02
4.02400000E-01	1.61104000E-01	4.17943874E-02
4.03160000E-01	2.21372000E-01	4.19210451E-02
4.03920000E-01	1.34973000E-01	4.16564919E-02
4.04680000E-01	1.88968000E-01	4.20381109E-02
4.05440000E-01	1.39114000E-01	4.21260060E-02
4.06200000E-01	2.03618000E-01	4.20817364E-02
4.06960000E-01	2.00948000E-01	4.23327428E-02
4.07720000E-01	1.27880000E-01	4.29514393E-02
4.08480000E-01	1.02609000E-01	4.30385862E-02
4.09240000E-01	1.41878000E-01	4.31608969E-02
4.09990000E-01	1.61196000E-01	4.34782136E-02
4.10750000E-01	1.34780000E-01	4.30648841E-02
4.11510000E-01	1.47622000E-01	4.29031183E-02
4.12270000E-01	1.24583000E-01	4.32935926E-02
4.13030000E-01	9.88830000E-02	4.31302760E-02
4.13790000E-01	1.80485000E-01	4.32465711E-02
4.14550000E-01	1.32292000E-01	4.31664057E-02
4.15310000E-01	1.33362000E-01	4.39809995E-02
4.16070000E-01	1.47682000E-01	4.42397967E-02
4.16830000E-01	1.40972000E-01	4.43104999E-02
4.17590000E-01	1.23176000E-01	4.44129304E-02
4.18350000E-01	1.33818000E-01	4.45200411E-02
4.19110000E-01	1.92394000E-01	4.51580396E-02
4.19870000E-01	8.96550000E-02	4.53167249E-02
4.20630000E-01	1.69071000E-01	4.58626348E-02
4.21390000E-01	1.72254000E-01	4.61162301E-02
4.22150000E-01	1.48751000E-01	4.70746769E-02
4.22910000E-01	1.16522000E-01	4.66633637E-02
4.23670000E-01	1.45010000E-01	4.73910784E-02
4.24430000E-01	1.20104000E-01	4.78094026E-02
4.25190000E-01	1.50639000E-01	4.83655259E-02
4.25940000E-01	6.86730000E-02	4.86010638E-02
4.26700000E-01	1.33686000E-01	4.94821561E-02
4.27460000E-01	1.10654000E-01	4.86767639E-02
4.28220000E-01	1.77570000E-01	5.02318890E-02
4.28980000E-01	1.40160000E-01	5.08263410E-02
4.29740000E-01	1.68257000E-01	5.17183323E-02
4.30500000E-01	1.21464000E-01	5.11858996E-02
4.31260000E-01	2.03299000E-01	5.23455717E-02
4.32020000E-01	1.21387000E-01	5.29560394E-02
4.32780000E-01	1.76936000E-01	5.35278777E-02
4.33540000E-01	1.10783000E-01	5.37815767E-02
4.34300000E-01	1.25776000E-01	5.46523718E-02
4.35060000E-01	1.63453000E-01	5.59123848E-02
