## Supplementary material for "Disordered proteins interact with the chemical environment to tune their protective function during drying": File S1: 1S Fit - 4.csv

q**2_data	ln(I(q))_data	error_data	q**2_fit	ln(I(q))_fit	normalized_residual
0.0001214404	3.0236377194636477	0.8899045991949127	0.0001214404	3.057172353482867	-0.037683403422746356
0.00013876840000000002	3.0214901234556333	0.5698640263847571	0.00013876840000000002	3.0403275862217316	-0.033056065822585835
0.00015725160000000003	2.999533589389407	0.33172920125057714	0.00015725160000000003	3.0223598344765206	-0.06880987564875642
0.00017689	2.9730261802769262	0.1605830634195344	0.00017689	3.003269098247234	-0.1883319282015185
0.0001976836	2.9552869268430433	0.10281458552619215	0.0001976836	2.983055377533871	-0.27008279563363835
0.0002196324	2.9524057912541277	0.06303422665465189	0.0002196324	2.961718672336433	-0.1477432432593831
0.00024273640000000002	2.931133643943275	0.05317502966711653	0.00024273640000000002	2.939258982654919	-0.15280365168594343
0.0002669956	2.916254826923658	0.03550299272243572	0.0002669956	2.9156763084893296	0.016294920229717288
0.00029241	2.901261141650507	0.029540356254959585	0.00029241	2.890970649839664	0.3483536800310383
0.00031897960000000004	2.8770635395325845	0.02533981746127232	0.00031897960000000004	2.865142006705923	0.4704664050907865
0.00034670440000000006	2.8292963296206546	0.02133713887721416	0.00034670440000000006	2.8381903790881062	-0.4168342118703443
0.00037558440000000007	2.8094270926552425	0.018758200236680976	0.00037558440000000007	2.810115766986214	-0.036713241264192745
0.00040561960000000006	2.7550012147532037	0.016769257352875697
0.00043680999999999993	2.760917945392774	0.015421438613391266
0.00046915559999999995	2.721344505595267	0.014490311330772845
