## Supplementary material for "Disordered proteins interact with the chemical environment to tune their protective function during drying": File S1: 1T - 4.csv

Q	I(Q)	Error
1.10200000E-02	2.42380890E+01	1.83779475E+01
1.17800000E-02	2.49170340E+01	1.16870824E+01
1.25400000E-02	2.46720410E+01	6.71741527E+00
1.33000000E-02	2.35503050E+01	3.09627304E+00
1.40600000E-02	2.16799880E+01	1.96357886E+00
1.48200000E-02	2.00305460E+01	1.21498839E+00
1.55800000E-02	1.95517100E+01	9.84050504E-01
1.63400000E-02	2.01197150E+01	6.18336721E-01
1.71000000E-02	1.94253450E+01	5.36884481E-01
1.78600000E-02	1.90420470E+01	4.49774717E-01
1.86200000E-02	1.86737030E+01	3.65035784E-01
1.93800000E-02	1.83976800E+01	3.24109808E-01
2.01400000E-02	1.77926890E+01	2.67129475E-01
2.09000000E-02	1.67120740E+01	2.41444476E-01
2.16600000E-02	1.69588850E+01	2.26759266E-01
2.24200000E-02	1.65272460E+01	2.00827118E-01
2.31800000E-02	1.57590220E+01	1.93260432E-01
2.39500000E-02	1.53265550E+01	1.78109295E-01
2.47100000E-02	1.48659100E+01	1.68086736E-01
2.54700000E-02	1.45617940E+01	1.61197093E-01
2.62300000E-02	1.44449580E+01	1.53410680E-01
2.69900000E-02	1.39580850E+01	1.41756994E-01
2.77500000E-02	1.32604900E+01	1.41043536E-01
2.85100000E-02	1.28112070E+01	1.33882723E-01
2.92700000E-02	1.24758960E+01	1.29797643E-01
3.00300000E-02	1.20602200E+01	1.25964312E-01
3.07900000E-02	1.19384570E+01	1.22629742E-01
3.15500000E-02	1.15409460E+01	1.22507630E-01
3.23100000E-02	1.12423810E+01	1.17520319E-01
3.30700000E-02	1.08123540E+01	1.16720279E-01
3.38300000E-02	1.04741010E+01	1.11957247E-01
3.45900000E-02	1.01858430E+01	1.08436449E-01
3.53500000E-02	1.00962110E+01	1.06578078E-01
3.61100000E-02	9.47457000E+00	1.05554210E-01
3.68700000E-02	9.40384000E+00	1.03662755E-01
3.76300000E-02	9.17296600E+00	1.00193168E-01
3.83900000E-02	8.91245800E+00	9.85996524E-02
3.91500000E-02	8.63705000E+00	9.67696156E-02
3.99100000E-02	8.29929200E+00	9.47091234E-02
4.06700000E-02	8.04211800E+00	9.16580257E-02
4.14300000E-02	7.91395600E+00	9.13002379E-02
4.21900000E-02	7.73398700E+00	8.96816101E-02
4.29500000E-02	7.55509200E+00	8.86125816E-02
4.37100000E-02	7.29556900E+00	8.91217337E-02
4.44700000E-02	7.02631100E+00	8.53507059E-02
4.52300000E-02	6.91523300E+00	8.43234146E-02
4.59900000E-02	6.75351500E+00	8.33886346E-02
4.67500000E-02	6.48329100E+00	8.16582102E-02
4.75100000E-02	6.39647900E+00	8.12531385E-02
4.82700000E-02	6.17251100E+00	8.00493533E-02
4.90300000E-02	6.02300400E+00	7.90198396E-02
4.97900000E-02	5.91232100E+00	7.63569169E-02
5.05500000E-02	5.89887000E+00	7.58825877E-02
5.13100000E-02	5.56129000E+00	7.49849290E-02
5.20700000E-02	5.62323600E+00	7.32824514E-02
5.28300000E-02	5.29465000E+00	7.20773164E-02
5.35900000E-02	5.11908800E+00	7.21103259E-02
5.43500000E-02	5.17508700E+00	7.18254357E-02
5.51100000E-02	5.07774600E+00	7.01282269E-02
5.58700000E-02	4.94577100E+00	6.95984434E-02
5.66300000E-02	4.84942600E+00	6.95095253E-02
5.73900000E-02	4.62892300E+00	6.84335593E-02
5.81500000E-02	4.63600700E+00	6.79377768E-02
5.89100000E-02	4.37910100E+00	6.65442301E-02
5.96700000E-02	4.34375400E+00	6.53402531E-02
6.04300000E-02	4.36830200E+00	6.60077927E-02
6.11900000E-02	4.10739200E+00	6.48694399E-02
6.19500000E-02	4.13980000E+00	6.44495410E-02
6.27100000E-02	4.00850100E+00	6.38577411E-02
6.34700000E-02	3.90758700E+00	6.30370348E-02
6.42300000E-02	3.86359600E+00	6.22019756E-02
6.49900000E-02	3.65850200E+00	6.11689486E-02
6.57500000E-02	3.70436600E+00	6.07179377E-02
6.65100000E-02	3.60853700E+00	6.08409562E-02
6.72700000E-02	3.50792200E+00	5.93186189E-02
6.80300000E-02	3.40108900E+00	6.02460231E-02
6.87900000E-02	3.38818500E+00	5.89633547E-02
6.95500000E-02	3.32082900E+00	5.83161792E-02
7.03100000E-02	3.26186300E+00	5.83711936E-02
7.10700000E-02	3.28366000E+00	5.78554748E-02
7.18300000E-02	3.22112900E+00	5.66844058E-02
7.25900000E-02	3.18674400E+00	5.64437695E-02
7.33500000E-02	3.07674200E+00	5.66743216E-02
7.41200000E-02	3.02689100E+00	5.65155456E-02
7.48800000E-02	2.77494900E+00	5.55484368E-02
7.56400000E-02	2.90525400E+00	5.50278348E-02
7.64000000E-02	2.71848800E+00	5.50458672E-02
7.71600000E-02	2.84620200E+00	5.47136386E-02
7.79200000E-02	2.64598900E+00	5.28704137E-02
7.86800000E-02	2.71836200E+00	5.28201395E-02
7.94400000E-02	2.62690500E+00	5.26384191E-02
8.02000000E-02	2.61412400E+00	5.26874648E-02
8.09600000E-02	2.53305000E+00	5.20739822E-02
8.17200000E-02	2.54955200E+00	5.31080161E-02
8.24800000E-02	2.48129300E+00	5.40857352E-02
8.32400000E-02	2.46393400E+00	5.29652870E-02
8.40000000E-02	2.39433700E+00	5.36034537E-02
8.47600000E-02	2.32033200E+00	5.34990966E-02
8.55200000E-02	2.36442100E+00	5.33852255E-02
8.62800000E-02	2.32834900E+00	5.39013801E-02
8.70400000E-02	2.21954000E+00	5.28458155E-02
8.78000000E-02	2.27587600E+00	5.35364602E-02
8.85600000E-02	2.12653400E+00	5.29947919E-02
8.93200000E-02	2.15037500E+00	5.28865647E-02
9.00800000E-02	2.11833500E+00	5.29182319E-02
9.08400000E-02	2.13357900E+00	5.34161429E-02
9.16000000E-02	2.10542100E+00	5.39611921E-02
9.23600000E-02	2.07540400E+00	5.45354611E-02
9.31200000E-02	2.03706600E+00	5.47492463E-02
9.38800000E-02	2.02797800E+00	5.47071664E-02
9.46400000E-02	1.94581500E+00	5.33905880E-02
9.54000000E-02	1.95835200E+00	5.29942880E-02
9.61600000E-02	1.90539000E+00	5.35319873E-02
9.69200000E-02	1.88036700E+00	5.32247849E-02
9.76800000E-02	1.87282200E+00	5.29540998E-02
9.84400000E-02	1.91734900E+00	5.24781388E-02
9.92000000E-02	1.80137200E+00	5.21511949E-02
9.99600000E-02	1.80142000E+00	5.19973360E-02
1.00720000E-01	1.78772100E+00	5.21628978E-02
1.01480000E-01	1.67653500E+00	5.07626723E-02
1.02240000E-01	1.65063600E+00	4.94867098E-02
1.03000000E-01	1.64850600E+00	5.01830090E-02
1.03760000E-01	1.74335400E+00	5.02780741E-02
1.04520000E-01	1.67695200E+00	5.11673597E-02
1.05280000E-01	1.58009500E+00	5.06991289E-02
1.06040000E-01	1.61581500E+00	5.03886858E-02
1.06800000E-01	1.64988700E+00	4.92716596E-02
1.07560000E-01	1.56098600E+00	4.86709876E-02
1.08320000E-01	1.51476300E+00	4.83780237E-02
1.09080000E-01	1.51481000E+00	4.79571423E-02
1.09840000E-01	1.50434000E+00	4.72637407E-02
1.10600000E-01	1.50001900E+00	4.70830852E-02
1.11360000E-01	1.43558600E+00	4.69576319E-02
1.12120000E-01	1.39382000E+00	4.65319035E-02
1.12880000E-01	1.44382000E+00	4.62173244E-02
1.13640000E-01	1.41501700E+00	4.54323355E-02
1.14400000E-01	1.41273600E+00	4.55917036E-02
1.15160000E-01	1.34229500E+00	4.51633852E-02
1.15920000E-01	1.42447300E+00	4.51667169E-02
1.16680000E-01	1.36858600E+00	4.47741580E-02
1.17440000E-01	1.35538900E+00	4.46023544E-02
1.18200000E-01	1.34808300E+00	4.42584541E-02
1.18960000E-01	1.30023500E+00	4.40589230E-02
1.19720000E-01	1.27834300E+00	4.42476992E-02
1.20480000E-01	1.32393600E+00	4.33937557E-02
1.21240000E-01	1.26133300E+00	4.31780670E-02
1.22000000E-01	1.28826500E+00	4.31383268E-02
1.22760000E-01	1.26729600E+00	4.26672321E-02
1.23520000E-01	1.26205300E+00	4.25739251E-02
1.24280000E-01	1.19192200E+00	4.23084044E-02
1.25040000E-01	1.18710600E+00	4.22333305E-02
1.25800000E-01	1.24176200E+00	4.22886645E-02
1.26560000E-01	1.22878900E+00	4.20245735E-02
1.27320000E-01	1.19560300E+00	4.16033608E-02
1.28080000E-01	1.20073500E+00	4.14017838E-02
1.28840000E-01	1.19125300E+00	4.12505209E-02
1.29600000E-01	1.08993400E+00	4.09541537E-02
1.30360000E-01	1.14288400E+00	4.06300168E-02
1.31120000E-01	1.15251700E+00	4.04927043E-02
1.31880000E-01	1.14477600E+00	3.97877026E-02
1.32640000E-01	1.12656700E+00	3.99037968E-02
1.33400000E-01	1.09824300E+00	3.97763084E-02
1.34160000E-01	1.10514600E+00	3.96326646E-02
1.34920000E-01	1.07889500E+00	3.94570196E-02
1.35680000E-01	1.09713000E+00	3.91626654E-02
1.36440000E-01	1.12208700E+00	3.89648683E-02
1.37200000E-01	1.06409500E+00	3.90885960E-02
1.37960000E-01	1.00730400E+00	3.87092822E-02
1.38730000E-01	1.04927800E+00	3.83794519E-02
1.39490000E-01	1.03028700E+00	3.82931780E-02
1.40250000E-01	1.01975000E+00	3.82112862E-02
1.41010000E-01	1.04900400E+00	3.84041786E-02
1.41770000E-01	1.01882800E+00	3.81344526E-02
1.42530000E-01	1.06346400E+00	3.80452475E-02
1.43290000E-01	9.50377000E-01	3.77500464E-02
1.44050000E-01	9.46667000E-01	3.76334348E-02
1.44810000E-01	1.02776800E+00	3.77438751E-02
1.45570000E-01	9.79821000E-01	3.76633954E-02
1.46330000E-01	9.24797000E-01	3.71053342E-02
1.47090000E-01	1.00368900E+00	3.70070726E-02
1.47850000E-01	9.56896000E-01	3.70391952E-02
1.48610000E-01	9.77985000E-01	3.68513331E-02
1.49370000E-01	8.94791000E-01	3.68429187E-02
1.50130000E-01	8.97546000E-01	3.67134446E-02
1.50890000E-01	8.98443000E-01	3.62959363E-02
1.51650000E-01	9.02341000E-01	3.62470515E-02
1.52410000E-01	9.47284000E-01	3.61154698E-02
1.53170000E-01	9.46849000E-01	3.61729568E-02
1.53930000E-01	8.90748000E-01	3.59386057E-02
1.54690000E-01	8.50385000E-01	3.56981405E-02
1.55450000E-01	8.12199000E-01	3.56144035E-02
1.56210000E-01	8.54447000E-01	3.54092859E-02
1.56970000E-01	8.86190000E-01	3.50688787E-02
1.57730000E-01	8.19272000E-01	3.51785956E-02
1.58490000E-01	7.89465000E-01	3.53327679E-02
1.59250000E-01	8.65829000E-01	3.51059073E-02
1.60010000E-01	8.57117000E-01	3.48156932E-02
1.60770000E-01	8.12668000E-01	3.44934306E-02
1.61530000E-01	8.03523000E-01	3.45948984E-02
1.62290000E-01	7.92179000E-01	3.44696616E-02
1.63050000E-01	7.93576000E-01	3.42560519E-02
1.63810000E-01	7.78945000E-01	3.43955265E-02
1.64570000E-01	7.75476000E-01	3.44114467E-02
1.65330000E-01	7.95459000E-01	3.39615581E-02
1.66090000E-01	7.35711000E-01	3.40776139E-02
1.66850000E-01	7.21274000E-01	3.37671216E-02
1.67610000E-01	7.95142000E-01	3.36682564E-02
1.68370000E-01	7.49177000E-01	3.36850142E-02
1.69130000E-01	7.68900000E-01	3.36389774E-02
1.69890000E-01	7.82264000E-01	3.38007971E-02
1.70650000E-01	7.95856000E-01	3.40443745E-02
1.71410000E-01	7.29763000E-01	3.42222802E-02
1.72170000E-01	7.10037000E-01	3.42580890E-02
1.72930000E-01	7.31272000E-01	3.42481793E-02
1.73690000E-01	7.24483000E-01	3.43501308E-02
1.74450000E-01	7.28717000E-01	3.42427880E-02
1.75210000E-01	6.95112000E-01	3.43910458E-02
1.75970000E-01	7.07673000E-01	3.44097292E-02
1.76730000E-01	7.39177000E-01	3.44792077E-02
1.77490000E-01	6.86341000E-01	3.44677642E-02
1.78250000E-01	6.91643000E-01	3.43766708E-02
1.79010000E-01	6.66408000E-01	3.43267907E-02
1.79770000E-01	7.50908000E-01	3.46967207E-02
1.80530000E-01	6.44025000E-01	3.52051015E-02
1.81290000E-01	6.86474000E-01	3.51443584E-02
1.82050000E-01	6.84597000E-01	3.51822727E-02
1.82810000E-01	6.58702000E-01	3.54067174E-02
1.83570000E-01	6.32803000E-01	3.55499326E-02
1.84330000E-01	7.05289000E-01	3.57052125E-02
1.85090000E-01	5.86653000E-01	3.58859110E-02
1.85850000E-01	6.18161000E-01	3.59413058E-02
1.86610000E-01	6.54661000E-01	3.57345845E-02
1.87370000E-01	6.33631000E-01	3.65851251E-02
1.88130000E-01	6.07548000E-01	3.65238762E-02
1.88890000E-01	6.23280000E-01	3.63836693E-02
1.89650000E-01	5.87739000E-01	3.65335885E-02
1.90410000E-01	5.90934000E-01	3.63837011E-02
1.91170000E-01	6.44653000E-01	3.67667708E-02
1.91930000E-01	5.97733000E-01	3.67407640E-02
1.92690000E-01	5.81697000E-01	3.67989387E-02
1.93450000E-01	5.60252000E-01	3.65382602E-02
1.94210000E-01	6.04182000E-01	3.69015578E-02
1.94970000E-01	6.11134000E-01	3.67245824E-02
1.95730000E-01	6.27134000E-01	3.68772541E-02
1.96490000E-01	6.11910000E-01	3.71375402E-02
1.97250000E-01	5.93911000E-01	3.72855568E-02
1.98010000E-01	6.11304000E-01	3.73950750E-02
1.98770000E-01	5.57017000E-01	3.72027869E-02
1.99530000E-01	5.58304000E-01	3.72156582E-02
2.00290000E-01	6.31256000E-01	3.72033590E-02
2.01050000E-01	5.48292000E-01	3.69484488E-02
2.01810000E-01	4.97755000E-01	3.73688720E-02
2.02570000E-01	5.33569000E-01	3.73248934E-02
2.03330000E-01	5.34515000E-01	3.75938384E-02
2.04090000E-01	6.18756000E-01	3.76772737E-02
2.04850000E-01	5.84087000E-01	3.78050950E-02
2.05610000E-01	4.84976000E-01	3.75273238E-02
2.06370000E-01	5.59452000E-01	3.76649057E-02
2.07130000E-01	4.91488000E-01	3.73721883E-02
2.07890000E-01	5.20067000E-01	3.71805108E-02
2.08650000E-01	5.16191000E-01	3.69224212E-02
2.09410000E-01	5.40506000E-01	3.70215032E-02
2.10170000E-01	4.78120000E-01	3.70852787E-02
2.10930000E-01	5.03744000E-01	3.72946054E-02
2.11690000E-01	4.65366000E-01	3.73878988E-02
2.12450000E-01	5.57030000E-01	3.73169140E-02
2.13210000E-01	4.92224000E-01	3.71748413E-02
2.13970000E-01	4.54557000E-01	3.72598038E-02
2.14730000E-01	5.26976000E-01	3.72594268E-02
2.15490000E-01	5.33734000E-01	3.71762581E-02
2.16250000E-01	5.58079000E-01	3.76154633E-02
2.17010000E-01	5.21402000E-01	3.72824065E-02
2.17770000E-01	5.13796000E-01	3.70508303E-02
2.18530000E-01	4.87386000E-01	3.71749249E-02
2.19290000E-01	4.90205000E-01	3.70188466E-02
2.20050000E-01	4.89803000E-01	3.68480862E-02
2.20810000E-01	5.25335000E-01	3.69005132E-02
2.21570000E-01	3.64921000E-01	3.65802909E-02
2.22330000E-01	4.80729000E-01	3.65037829E-02
2.23090000E-01	5.40670000E-01	3.65858213E-02
2.23850000E-01	4.80888000E-01	3.60053723E-02
2.24610000E-01	4.53822000E-01	3.63290357E-02
2.25370000E-01	5.06634000E-01	3.57629131E-02
2.26130000E-01	4.87152000E-01	3.59265444E-02
2.26890000E-01	4.83655000E-01	3.56971875E-02
2.27650000E-01	4.92223000E-01	3.56877427E-02
2.28410000E-01	5.15414000E-01	3.55511022E-02
2.29170000E-01	4.71744000E-01	3.55819127E-02
2.29930000E-01	4.56916000E-01	3.51044527E-02
2.30690000E-01	4.43724000E-01	3.47734334E-02
2.31450000E-01	4.37525000E-01	3.48334517E-02
2.32210000E-01	4.44413000E-01	3.46719986E-02
2.32970000E-01	4.30186000E-01	3.42128444E-02
2.33730000E-01	4.16253000E-01	3.38277749E-02
2.34490000E-01	4.44472000E-01	3.40645222E-02
2.35250000E-01	4.43029000E-01	3.39458964E-02
2.36010000E-01	4.70777000E-01	3.38225421E-02
2.36770000E-01	4.22472000E-01	3.40950550E-02
2.37530000E-01	4.39555000E-01	3.35359754E-02
2.38290000E-01	4.07696000E-01	3.36765731E-02
2.39050000E-01	4.74484000E-01	3.34721756E-02
2.39810000E-01	4.23445000E-01	3.32959235E-02
2.40570000E-01	3.87956000E-01	3.34169808E-02
2.41330000E-01	4.61057000E-01	3.33388384E-02
2.42090000E-01	4.10944000E-01	3.30106567E-02
2.42850000E-01	4.48159000E-01	3.30029820E-02
2.43610000E-01	4.10329000E-01	3.26353173E-02
2.44370000E-01	4.62166000E-01	3.28061031E-02
2.45130000E-01	3.71854000E-01	3.26456604E-02
2.45890000E-01	3.99192000E-01	3.25062251E-02
2.46650000E-01	3.72985000E-01	3.26058895E-02
2.47410000E-01	4.28540000E-01	3.22084652E-02
2.48170000E-01	3.66482000E-01	3.25010921E-02
2.48930000E-01	4.39679000E-01	3.23206795E-02
2.49690000E-01	4.02467000E-01	3.20448845E-02
2.50450000E-01	4.55842000E-01	3.20590372E-02
2.51210000E-01	4.78617000E-01	3.17245815E-02
2.51970000E-01	3.75752000E-01	3.19923759E-02
2.52730000E-01	3.86011000E-01	3.14806336E-02
2.53490000E-01	4.01473000E-01	3.17292439E-02
2.54250000E-01	4.10137000E-01	3.15548849E-02
2.55010000E-01	3.84108000E-01	3.13566086E-02
2.55770000E-01	4.23268000E-01	3.13433930E-02
2.56530000E-01	4.11977000E-01	3.14251159E-02
2.57290000E-01	4.00515000E-01	3.10653184E-02
2.58050000E-01	4.08754000E-01	3.10734616E-02
2.58810000E-01	3.50672000E-01	3.06481222E-02
2.59570000E-01	3.81764000E-01	3.04556900E-02
2.60330000E-01	3.57432000E-01	3.05667956E-02
2.61090000E-01	3.50586000E-01	3.04465159E-02
2.61850000E-01	3.59091000E-01	3.05613480E-02
2.62610000E-01	3.94439000E-01	3.04457695E-02
2.63370000E-01	3.81005000E-01	3.01756562E-02
2.64130000E-01	3.77128000E-01	3.04723153E-02
2.64890000E-01	4.07362000E-01	3.02675076E-02
2.65650000E-01	3.69508000E-01	3.00289113E-02
2.66410000E-01	3.89565000E-01	3.00872455E-02
2.67170000E-01	3.47503000E-01	3.00722655E-02
2.67930000E-01	3.91747000E-01	2.99085110E-02
2.68690000E-01	3.27182000E-01	2.97799218E-02
2.69450000E-01	3.68458000E-01	2.96668381E-02
2.70210000E-01	3.61059000E-01	2.99036253E-02
2.70970000E-01	3.91682000E-01	2.94977426E-02
2.71720000E-01	3.66659000E-01	2.97690671E-02
2.72480000E-01	3.27089000E-01	2.95686481E-02
2.73240000E-01	3.77474000E-01	2.92803282E-02
2.74000000E-01	3.08807000E-01	2.92333155E-02
2.74760000E-01	3.56046000E-01	2.93054039E-02
2.75520000E-01	3.24604000E-01	2.92188964E-02
2.76280000E-01	3.49552000E-01	2.91544626E-02
2.77040000E-01	3.80297000E-01	2.89933491E-02
2.77800000E-01	3.14417000E-01	2.88644618E-02
2.78560000E-01	3.66751000E-01	2.89258450E-02
2.79320000E-01	3.49884000E-01	2.87528138E-02
2.80080000E-01	3.31289000E-01	2.87953101E-02
2.80840000E-01	3.50403000E-01	2.86741320E-02
2.81600000E-01	3.28495000E-01	2.87566450E-02
2.82360000E-01	3.49024000E-01	2.85927101E-02
2.83120000E-01	3.30430000E-01	2.86475216E-02
2.83880000E-01	3.51459000E-01	2.83696176E-02
2.84640000E-01	3.42089000E-01	2.81704247E-02
2.85400000E-01	3.03418000E-01	2.82577663E-02
2.86160000E-01	3.30081000E-01	2.83823818E-02
2.86920000E-01	3.01341000E-01	2.84308641E-02
2.87680000E-01	3.15901000E-01	2.84188938E-02
2.88440000E-01	3.59552000E-01	2.82584877E-02
2.89200000E-01	3.23977000E-01	2.84443505E-02
2.89960000E-01	3.27170000E-01	2.84133719E-02
2.90720000E-01	2.53323000E-01	2.84846461E-02
2.91480000E-01	3.51297000E-01	2.85229011E-02
2.92240000E-01	3.41345000E-01	2.84303093E-02
2.93000000E-01	2.60616000E-01	2.86409337E-02
2.93760000E-01	2.88154000E-01	2.84750118E-02
2.94520000E-01	2.93698000E-01	2.85669779E-02
2.95280000E-01	3.01273000E-01	2.87527066E-02
2.96040000E-01	3.19694000E-01	2.86092086E-02
2.96800000E-01	2.94948000E-01	2.85670579E-02
2.97560000E-01	2.72375000E-01	2.85356314E-02
2.98320000E-01	2.84990000E-01	2.84287882E-02
2.99080000E-01	2.72680000E-01	2.84414583E-02
2.99840000E-01	3.09795000E-01	2.84831630E-02
3.00600000E-01	2.91404000E-01	2.82531702E-02
3.01360000E-01	3.16429000E-01	2.82757792E-02
3.02120000E-01	3.14102000E-01	2.84095682E-02
3.02880000E-01	2.85646000E-01	2.82030383E-02
3.03640000E-01	3.22532000E-01	2.82561353E-02
3.04400000E-01	2.79056000E-01	2.79883561E-02
3.05160000E-01	3.15671000E-01	2.80509535E-02
3.05920000E-01	3.20045000E-01	2.78383567E-02
3.06680000E-01	2.81143000E-01	2.77157098E-02
3.07440000E-01	2.58309000E-01	2.77590524E-02
3.08200000E-01	2.94138000E-01	2.75432985E-02
3.08960000E-01	2.60570000E-01	2.74396124E-02
3.09720000E-01	2.73142000E-01	2.79982956E-02
3.10480000E-01	2.59177000E-01	2.82606645E-02
3.11240000E-01	2.80627000E-01	2.86138149E-02
3.12000000E-01	2.94742000E-01	2.90175361E-02
3.12760000E-01	2.96869000E-01	2.93184735E-02
3.13520000E-01	2.82379000E-01	2.92751100E-02
3.14280000E-01	2.60187000E-01	2.95296826E-02
3.15040000E-01	2.43151000E-01	2.95642860E-02
3.15800000E-01	2.75523000E-01	2.97512546E-02
3.16560000E-01	3.08629000E-01	2.99996114E-02
3.17320000E-01	2.75875000E-01	3.00105334E-02
3.18080000E-01	2.60635000E-01	3.00921870E-02
3.18830000E-01	3.06202000E-01	3.02530741E-02
3.19590000E-01	2.66756000E-01	3.03926894E-02
3.20350000E-01	2.73641000E-01	3.03789656E-02
3.21110000E-01	2.48201000E-01	3.04664532E-02
3.21870000E-01	2.26611000E-01	3.02014280E-02
3.22630000E-01	2.62451000E-01	3.15494454E-02
3.23390000E-01	2.65070000E-01	2.99376210E-02
3.24150000E-01	2.42257000E-01	3.01700743E-02
3.24910000E-01	2.60136000E-01	3.01740639E-02
3.25670000E-01	2.91516000E-01	3.01488555E-02
3.26430000E-01	2.46308000E-01	3.01968479E-02
3.27190000E-01	2.68841000E-01	3.01912020E-02
3.27950000E-01	2.67044000E-01	3.02652584E-02
3.28710000E-01	2.64441000E-01	3.01525188E-02
3.29470000E-01	2.45489000E-01	3.03843228E-02
3.30230000E-01	2.76548000E-01	3.05946890E-02
3.30990000E-01	2.55317000E-01	3.03678009E-02
3.31750000E-01	2.39341000E-01	3.06221753E-02
3.32510000E-01	2.67505000E-01	3.07506843E-02
3.33270000E-01	2.49160000E-01	3.06859574E-02
3.34030000E-01	2.39857000E-01	3.07617976E-02
3.34790000E-01	2.23275000E-01	3.06616560E-02
3.35550000E-01	2.52443000E-01	3.07205227E-02
3.36310000E-01	2.24005000E-01	3.09125795E-02
3.37070000E-01	2.11926000E-01	3.09381339E-02
3.37830000E-01	1.98079000E-01	3.11239030E-02
3.38590000E-01	2.21866000E-01	3.08887696E-02
3.39350000E-01	2.37544000E-01	3.10613599E-02
3.40110000E-01	2.05702000E-01	3.10814004E-02
3.40870000E-01	2.60880000E-01	3.09951819E-02
3.41630000E-01	2.66150000E-01	3.12081236E-02
3.42390000E-01	2.48108000E-01	3.11035527E-02
3.43150000E-01	2.25135000E-01	3.10006201E-02
3.43910000E-01	2.53013000E-01	3.13424767E-02
3.44670000E-01	2.28801000E-01	3.11340304E-02
3.45430000E-01	2.78083000E-01	3.12401693E-02
3.46190000E-01	2.28849000E-01	3.12799936E-02
3.46950000E-01	1.80580000E-01	3.14493163E-02
3.47710000E-01	2.49295000E-01	3.14497822E-02
3.48470000E-01	2.14396000E-01	3.14574602E-02
3.49220000E-01	2.63434000E-01	3.15277050E-02
3.49980000E-01	2.42026000E-01	3.13566014E-02
3.50740000E-01	2.34295000E-01	3.16029122E-02
3.51500000E-01	1.97293000E-01	3.14876128E-02
3.52260000E-01	2.62975000E-01	3.14300548E-02
3.53020000E-01	2.45662000E-01	3.09317513E-02
3.53780000E-01	2.63832000E-01	3.03578820E-02
3.54540000E-01	2.19184000E-01	3.03873064E-02
3.55300000E-01	1.80296000E-01	2.98338036E-02
3.56060000E-01	1.99313000E-01	2.96615411E-02
3.56820000E-01	2.13539000E-01	2.99211438E-02
3.57580000E-01	2.51556000E-01	3.00263674E-02
3.58340000E-01	2.02574000E-01	3.00741241E-02
3.59100000E-01	2.20926000E-01	3.02597709E-02
3.59860000E-01	2.31221000E-01	3.03060291E-02
3.60620000E-01	2.69024000E-01	3.02903680E-02
3.61380000E-01	1.79679000E-01	3.02123002E-02
3.62140000E-01	1.80907000E-01	3.02170127E-02
3.62900000E-01	2.48388000E-01	3.05224031E-02
3.63660000E-01	2.13767000E-01	3.03070833E-02
3.64420000E-01	2.17370000E-01	3.04878901E-02
3.65180000E-01	2.14872000E-01	3.05089757E-02
3.65940000E-01	1.95902000E-01	3.05222681E-02
3.66700000E-01	1.82373000E-01	3.06811589E-02
3.67460000E-01	2.33365000E-01	3.12020372E-02
3.68220000E-01	2.32337000E-01	3.13863234E-02
3.68980000E-01	1.66361000E-01	3.15531629E-02
3.69740000E-01	2.12117000E-01	3.17849179E-02
3.70500000E-01	1.84537000E-01	3.21079222E-02
3.71260000E-01	2.48570000E-01	3.20229883E-02
3.72020000E-01	1.93358000E-01	3.20341419E-02
3.72770000E-01	2.05522000E-01	3.23032290E-02
3.73530000E-01	2.01866000E-01	3.21830096E-02
3.74290000E-01	1.98384000E-01	3.26645686E-02
3.75050000E-01	2.29894000E-01	3.26934018E-02
3.75810000E-01	2.07553000E-01	3.30974135E-02
3.76570000E-01	2.61022000E-01	3.34237588E-02
3.77330000E-01	2.04621000E-01	3.34376584E-02
3.78090000E-01	1.94152000E-01	3.33431176E-02
3.78850000E-01	2.06248000E-01	3.39097206E-02
3.79610000E-01	2.37784000E-01	3.41501439E-02
3.80370000E-01	2.14898000E-01	3.42222934E-02
3.81130000E-01	2.01113000E-01	3.44972513E-02
3.81890000E-01	1.64873000E-01	3.43612298E-02
3.82650000E-01	1.83352000E-01	3.45819972E-02
3.83410000E-01	2.55374000E-01	3.51761133E-02
3.84170000E-01	1.91824000E-01	3.51262018E-02
3.84930000E-01	1.25043000E-01	3.56779698E-02
3.85690000E-01	1.61343000E-01	3.56797212E-02
3.86450000E-01	1.91022000E-01	3.59828059E-02
3.87210000E-01	2.42597000E-01	3.61817251E-02
3.87970000E-01	2.10144000E-01	3.64310795E-02
3.88730000E-01	1.80887000E-01	3.66699114E-02
3.89490000E-01	1.51202000E-01	3.69593258E-02
3.90250000E-01	1.40085000E-01	3.70231977E-02
3.91010000E-01	2.13533000E-01	3.75812145E-02
3.91770000E-01	1.95279000E-01	3.81327585E-02
3.92520000E-01	1.55855000E-01	3.78286476E-02
3.93280000E-01	1.63028000E-01	3.83052305E-02
3.94040000E-01	1.96150000E-01	4.31800475E-02
3.94800000E-01	1.91459000E-01	3.88077670E-02
3.95560000E-01	1.94932000E-01	3.89732405E-02
3.96320000E-01	1.64266000E-01	3.89718837E-02
3.97080000E-01	1.16154000E-01	3.95161906E-02
3.97840000E-01	1.74957000E-01	3.97927976E-02
3.98600000E-01	2.21997000E-01	4.00687579E-02
3.99360000E-01	2.01620000E-01	4.02341232E-02
4.00120000E-01	1.31660000E-01	4.06540233E-02
4.00880000E-01	1.85619000E-01	4.10097432E-02
4.01640000E-01	1.58634000E-01	4.12948737E-02
4.02400000E-01	2.01231000E-01	4.11904653E-02
4.03160000E-01	2.37922000E-01	4.20136097E-02
4.03920000E-01	2.16794000E-01	4.16263972E-02
4.04680000E-01	1.99592000E-01	4.21452039E-02
4.05440000E-01	1.68631000E-01	4.22270795E-02
4.06200000E-01	1.25635000E-01	4.24441818E-02
4.06960000E-01	1.76288000E-01	4.25145740E-02
4.07720000E-01	2.04416000E-01	4.26366738E-02
4.08480000E-01	2.01272000E-01	4.27316631E-02
4.09240000E-01	2.00873000E-01	4.29230908E-02
4.09990000E-01	2.16770000E-01	4.31105529E-02
4.10750000E-01	1.75592000E-01	4.33360127E-02
4.11510000E-01	1.68038000E-01	4.33923205E-02
4.12270000E-01	1.52762000E-01	4.36786314E-02
4.13030000E-01	2.38309000E-01	4.33698063E-02
4.13790000E-01	2.34625000E-01	4.35578147E-02
4.14550000E-01	1.90574000E-01	4.38955006E-02
4.15310000E-01	2.09365000E-01	4.41173240E-02
4.16070000E-01	1.86910000E-01	4.41586644E-02
4.16830000E-01	8.68400000E-02	4.43363796E-02
4.17590000E-01	1.19966000E-01	4.47619808E-02
4.18350000E-01	2.03398000E-01	4.46041563E-02
4.19110000E-01	2.26388000E-01	4.51733884E-02
4.19870000E-01	1.58790000E-01	4.56981530E-02
4.20630000E-01	2.07673000E-01	4.59231901E-02
4.21390000E-01	2.23143000E-01	4.61045533E-02
4.22150000E-01	1.30097000E-01	4.67809829E-02
4.22910000E-01	1.19797000E-01	4.66223701E-02
4.23670000E-01	1.89754000E-01	4.69377313E-02
4.24430000E-01	2.10446000E-01	4.84186619E-02
4.25190000E-01	2.45850000E-01	4.82670388E-02
4.25940000E-01	2.47140000E-01	4.90693982E-02
4.26700000E-01	1.67620000E-01	4.90951670E-02
4.27460000E-01	2.32113000E-01	4.96548711E-02
4.28220000E-01	1.59948000E-01	5.04600597E-02
4.28980000E-01	1.19247000E-01	5.09186655E-02
4.29740000E-01	1.77187000E-01	5.12887901E-02
4.30500000E-01	1.95183000E-01	5.17267548E-02
4.31260000E-01	1.26087000E-01	5.24073109E-02
4.32020000E-01	1.23555000E-01	5.28122862E-02
4.32780000E-01	1.50267000E-01	5.32633536E-02
4.33540000E-01	9.87830000E-02	5.41329338E-02
4.34300000E-01	9.45240000E-02	5.38824524E-02
4.35060000E-01	2.20845000E-01	5.61530783E-02
