## Supplementary material for "Disordered proteins interact with the chemical environment to tune their protective function during drying": File S1: 1T Fit - 4.csv

q**2_data	ln(I(q))_data	error_data	q**2_fit	ln(I(q))_fit	normalized_residual
0.0001214404	3.1879253214596797	0.7582259269697377	0.0001214404	3.118754530062094	0.09122715135055862
0.00013876840000000002	3.2155516659689334	0.4690398704757556	0.00013876840000000002	3.103745090518007	0.2383732865556165
0.00015725160000000003	3.205670659182392	0.27226832470001167	0.00015725160000000003	3.0877350216709805	0.4331595959293251
0.00017689	3.1591387715462895	0.1314748594551111	0.00017689	3.070724323521015	0.6724817839068419
0.0001976836	3.0763896230657575	0.0905710307588731	0.0001976836	3.0527129960681103	0.26141501095070185
0.0002196324	2.997258408417537	0.060656778402346095	0.0002196324	3.0337010393122665	-0.6008006335746954
0.00024273640000000002	2.9730627506369602	0.050330661819349816	0.00024273640000000002	3.013688453253484	-0.8071760065929598
0.0002669956	3.0017001801212735	0.03073287673309488	0.0002669956	2.9926752378917616	0.29365758070390224
0.00029241	2.9665786567137538	0.02763834984655356	0.00029241	2.9706613932271004	-0.1477199809689717
0.00031897960000000004	2.9466495340885808	0.023620082284220807	0.00031897960000000004	2.9476469192595003	-0.042226151412936126
0.00034670440000000006	2.927116277469154	0.019548119834614484	0.00034670440000000006	2.9236318159889607	0.1782504665243246
0.00037558440000000007	2.9122245697087896	0.017616884737640833	0.00037558440000000007	2.898616083415482	0.7724683731528942
0.00040561960000000006	2.878787642588152	0.015013440351820909	0.00040561960000000006	2.8725997215390646	0.4121587660177357
0.00043680999999999993	2.816131452200421	0.014447307736909254	0.00043680999999999993	2.8455827303597077	-2.0385305480858533
0.00046915559999999995	2.830791885278068	0.013371118797019969	0.00046915559999999995	2.8175651098774117	0.9892048377884392
0.0005026563999999999	2.805010291781984	0.01215127541515386
0.0005373124	2.7574130266666264	0.012263478786945028
0.0005736024999999999	2.72958694486396	0.011620960809523078
