## Supplementary material for "Disordered proteins interact with the chemical environment to tune their protective function during drying": File S1: 10S - 4.csv

Q	I(Q)	Error
1.10200000E-02	5.49614750E+01	2.85822049E+01
1.17800000E-02	5.87366750E+01	1.84543798E+01
1.25400000E-02	5.41972825E+01	1.04424444E+01
1.33000000E-02	5.44937850E+01	5.00460862E+00
1.40600000E-02	5.18183025E+01	3.21541750E+00
1.48200000E-02	5.17751025E+01	1.94877139E+00
1.55800000E-02	5.10203050E+01	1.57187745E+00
1.63400000E-02	5.01480775E+01	1.02828435E+00
1.71000000E-02	4.91290400E+01	8.72662825E-01
1.78600000E-02	4.77388850E+01	7.64201291E-01
1.86200000E-02	4.72551175E+01	6.08819267E-01
1.93800000E-02	4.57366225E+01	5.53487736E-01
2.01400000E-02	4.43022225E+01	4.64130337E-01
2.09000000E-02	4.28251350E+01	4.49402379E-01
2.16600000E-02	4.18513700E+01	4.20538256E-01
2.24200000E-02	4.09871925E+01	3.88097577E-01
2.31800000E-02	4.00114075E+01	3.55112558E-01
2.39500000E-02	3.84085000E+01	3.36719114E-01
2.47100000E-02	3.75584750E+01	3.17026765E-01
2.54700000E-02	3.62709550E+01	2.99761419E-01
2.62300000E-02	3.54766600E+01	2.89527703E-01
2.69900000E-02	3.45873850E+01	2.66400909E-01
2.77500000E-02	3.40607750E+01	2.60337802E-01
2.85100000E-02	3.27515050E+01	2.54566710E-01
2.92700000E-02	3.18265375E+01	2.49470841E-01
3.00300000E-02	3.07139750E+01	2.41804954E-01
3.07900000E-02	2.99361450E+01	2.37323607E-01
3.15500000E-02	2.88266400E+01	2.34318014E-01
3.23100000E-02	2.83150025E+01	2.22583073E-01
3.30700000E-02	2.75678500E+01	2.22329041E-01
3.38300000E-02	2.68257525E+01	2.12659076E-01
3.45900000E-02	2.59499325E+01	2.07007839E-01
3.53500000E-02	2.51611225E+01	1.99914099E-01
3.61100000E-02	2.46914050E+01	2.00478246E-01
3.68700000E-02	2.39735775E+01	1.95260929E-01
3.76300000E-02	2.32761275E+01	1.86108439E-01
3.83900000E-02	2.25942300E+01	1.84995561E-01
3.91500000E-02	2.17565600E+01	1.83137501E-01
3.99100000E-02	2.12685425E+01	1.78430070E-01
4.06700000E-02	2.06275650E+01	1.77300487E-01
4.14300000E-02	1.98317225E+01	1.71621153E-01
4.21900000E-02	1.96061350E+01	1.68033471E-01
4.29500000E-02	1.90151075E+01	1.66899856E-01
4.37100000E-02	1.82971250E+01	1.63511681E-01
4.44700000E-02	1.81167525E+01	1.59029505E-01
4.52300000E-02	1.76752975E+01	1.56615812E-01
4.59900000E-02	1.68721525E+01	1.52408547E-01
4.67500000E-02	1.65646225E+01	1.51987821E-01
4.75100000E-02	1.59965975E+01	1.48655385E-01
4.82700000E-02	1.60016925E+01	1.48965014E-01
4.90300000E-02	1.53426125E+01	1.43538426E-01
4.97900000E-02	1.50602800E+01	1.39716109E-01
5.05500000E-02	1.47954500E+01	1.39666556E-01
5.13100000E-02	1.41200875E+01	1.35965460E-01
5.20700000E-02	1.38627000E+01	1.34837038E-01
5.28300000E-02	1.36817950E+01	1.32845676E-01
5.35900000E-02	1.34804150E+01	1.33644730E-01
5.43500000E-02	1.30905450E+01	1.27909030E-01
5.51100000E-02	1.26790875E+01	1.28271160E-01
5.58700000E-02	1.24483275E+01	1.27101193E-01
5.66300000E-02	1.20828250E+01	1.24271412E-01
5.73900000E-02	1.16698625E+01	1.20905582E-01
5.81500000E-02	1.15557050E+01	1.21637840E-01
5.89100000E-02	1.12041450E+01	1.19725248E-01
5.96700000E-02	1.09946475E+01	1.19272031E-01
6.04300000E-02	1.08114975E+01	1.16845209E-01
6.11900000E-02	1.07216200E+01	1.16649822E-01
6.19500000E-02	1.04835500E+01	1.14746165E-01
6.27100000E-02	1.02975000E+01	1.14404779E-01
6.34700000E-02	9.85216750E+00	1.12884673E-01
6.42300000E-02	9.76553250E+00	1.10261875E-01
6.49900000E-02	9.57603750E+00	1.09919504E-01
6.57500000E-02	9.48335250E+00	1.07763261E-01
6.65100000E-02	9.05977250E+00	1.08356792E-01
6.72700000E-02	9.06637250E+00	1.06272493E-01
6.80300000E-02	8.91986250E+00	1.07257305E-01
6.87900000E-02	8.69520500E+00	1.04156744E-01
6.95500000E-02	8.53085000E+00	1.02966204E-01
7.03100000E-02	8.18990750E+00	1.02756477E-01
7.10700000E-02	8.30262750E+00	1.02971813E-01
7.18300000E-02	7.91477500E+00	1.01940858E-01
7.25900000E-02	7.94328000E+00	1.00954426E-01
7.33500000E-02	7.74437500E+00	9.96650531E-02
7.41200000E-02	7.49903250E+00	9.87436672E-02
7.48800000E-02	7.60774000E+00	9.85396587E-02
7.56400000E-02	7.51556000E+00	9.74320476E-02
7.64000000E-02	7.28402000E+00	9.56373235E-02
7.71600000E-02	7.15313000E+00	9.57226838E-02
7.79200000E-02	6.96849000E+00	9.35981254E-02
7.86800000E-02	7.11420000E+00	9.29758806E-02
7.94400000E-02	6.68331500E+00	9.16588596E-02
8.02000000E-02	6.65195250E+00	9.06777644E-02
8.09600000E-02	6.62695750E+00	9.06175228E-02
8.17200000E-02	6.48688250E+00	9.33118679E-02
8.24800000E-02	6.32186000E+00	9.29785317E-02
8.32400000E-02	6.09354500E+00	9.36380208E-02
8.40000000E-02	6.07909750E+00	9.27259960E-02
8.47600000E-02	6.09051000E+00	9.26229191E-02
8.55200000E-02	6.09831500E+00	9.16299789E-02
8.62800000E-02	5.87436500E+00	9.32256965E-02
8.70400000E-02	5.85792750E+00	9.24077306E-02
8.78000000E-02	5.64792750E+00	9.16753332E-02
8.85600000E-02	5.58872500E+00	9.20915828E-02
8.93200000E-02	5.46576500E+00	9.21865645E-02
9.00800000E-02	5.48473500E+00	9.20876705E-02
9.08400000E-02	5.29344500E+00	9.24341488E-02
9.16000000E-02	5.23075000E+00	9.51183598E-02
9.23600000E-02	5.20349750E+00	9.39535854E-02
9.31200000E-02	5.10099500E+00	9.34433072E-02
9.38800000E-02	5.03814500E+00	9.41941409E-02
9.46400000E-02	5.03153750E+00	9.11912923E-02
9.54000000E-02	4.87425000E+00	9.12762919E-02
9.61600000E-02	4.92834500E+00	9.03962339E-02
9.69200000E-02	4.71593250E+00	9.09437568E-02
9.76800000E-02	4.88496000E+00	8.99725620E-02
9.84400000E-02	4.54245500E+00	9.05359521E-02
9.92000000E-02	4.66180500E+00	8.94164742E-02
9.99600000E-02	4.49059000E+00	8.94340004E-02
1.00720000E-01	4.42189000E+00	8.93197957E-02
1.01480000E-01	4.27040750E+00	8.60342488E-02
1.02240000E-01	4.31526750E+00	8.44381324E-02
1.03000000E-01	4.57254000E+00	8.51913804E-02
1.03760000E-01	4.29061250E+00	8.54676462E-02
1.04520000E-01	4.12075000E+00	8.71661882E-02
1.05280000E-01	4.21867000E+00	8.74600166E-02
1.06040000E-01	4.12183000E+00	8.52841586E-02
1.06800000E-01	3.96283000E+00	8.32206933E-02
1.07560000E-01	4.00970000E+00	8.26003352E-02
1.08320000E-01	3.91834750E+00	8.13110776E-02
1.09080000E-01	4.03715250E+00	8.04872697E-02
1.09840000E-01	3.97354000E+00	7.95758922E-02
1.10600000E-01	3.87202750E+00	7.95003405E-02
1.11360000E-01	3.80576000E+00	7.91284756E-02
1.12120000E-01	3.65420750E+00	7.88483948E-02
1.12880000E-01	3.78034000E+00	7.73929409E-02
1.13640000E-01	3.66161750E+00	7.75843079E-02
1.14400000E-01	3.64124500E+00	7.67662284E-02
1.15160000E-01	3.64513000E+00	7.65155018E-02
1.15920000E-01	3.46441250E+00	7.58936584E-02
1.16680000E-01	3.42191250E+00	7.62671352E-02
1.17440000E-01	3.48642500E+00	7.57895096E-02
1.18200000E-01	3.48940500E+00	7.41613046E-02
1.18960000E-01	3.37826500E+00	7.31809569E-02
1.19720000E-01	3.37709750E+00	7.34533845E-02
1.20480000E-01	3.24709250E+00	7.34281085E-02
1.21240000E-01	3.32381750E+00	7.26509571E-02
1.22000000E-01	3.25352500E+00	7.23260135E-02
1.22760000E-01	3.21000250E+00	7.19584585E-02
1.23520000E-01	3.20621500E+00	7.23236748E-02
1.24280000E-01	3.12758000E+00	7.09155203E-02
1.25040000E-01	3.15354750E+00	7.05108651E-02
1.25800000E-01	3.11590500E+00	7.05309423E-02
1.26560000E-01	3.05452500E+00	6.97430869E-02
1.27320000E-01	3.04940000E+00	6.98380601E-02
1.28080000E-01	3.07444250E+00	6.92304884E-02
1.28840000E-01	3.03566500E+00	6.82335837E-02
1.29600000E-01	2.98667000E+00	6.84647192E-02
1.30360000E-01	2.98017250E+00	6.74802148E-02
1.31120000E-01	2.87055000E+00	6.72539081E-02
1.31880000E-01	2.88265750E+00	6.71238888E-02
1.32640000E-01	2.95250250E+00	6.61629557E-02
1.33400000E-01	2.76571500E+00	6.57062890E-02
1.34160000E-01	2.85827250E+00	6.60687624E-02
1.34920000E-01	2.69718750E+00	6.61317838E-02
1.35680000E-01	2.74213750E+00	6.53562019E-02
1.36440000E-01	2.83267500E+00	6.50252353E-02
1.37200000E-01	2.76537750E+00	6.57114589E-02
1.37960000E-01	2.77156750E+00	6.46550094E-02
1.38730000E-01	2.73893750E+00	6.37516787E-02
1.39490000E-01	2.67689750E+00	6.30790275E-02
1.40250000E-01	2.65869750E+00	6.31022702E-02
1.41010000E-01	2.64626000E+00	6.33428242E-02
1.41770000E-01	2.60122750E+00	6.35001443E-02
1.42530000E-01	2.53827750E+00	6.21534537E-02
1.43290000E-01	2.50954250E+00	6.32365260E-02
1.44050000E-01	2.55809500E+00	6.28083205E-02
1.44810000E-01	2.43891000E+00	6.23983366E-02
1.45570000E-01	2.40753250E+00	6.31221280E-02
1.46330000E-01	2.55524750E+00	6.20707143E-02
1.47090000E-01	2.46948000E+00	6.12725372E-02
1.47850000E-01	2.53332500E+00	6.18877124E-02
1.48610000E-01	2.40853500E+00	6.15567894E-02
1.49370000E-01	2.37154250E+00	5.99940950E-02
1.50130000E-01	2.39634500E+00	6.06766542E-02
1.50890000E-01	2.32077750E+00	6.03831114E-02
1.51650000E-01	2.28439000E+00	6.03206066E-02
1.52410000E-01	2.27194500E+00	6.06031032E-02
1.53170000E-01	2.33717500E+00	6.03055465E-02
1.53930000E-01	2.30464000E+00	5.97633461E-02
1.54690000E-01	2.35837000E+00	5.93543002E-02
1.55450000E-01	2.18758750E+00	5.95440007E-02
1.56210000E-01	2.25592750E+00	5.93142944E-02
1.56970000E-01	2.35499750E+00	5.77026074E-02
1.57730000E-01	2.12870750E+00	5.81553304E-02
1.58490000E-01	2.16929250E+00	5.81838200E-02
1.59250000E-01	2.18896750E+00	5.79380227E-02
1.60010000E-01	2.11636250E+00	5.77387647E-02
1.60770000E-01	2.02897750E+00	5.75214681E-02
1.61530000E-01	2.09713500E+00	5.69575390E-02
1.62290000E-01	2.02749500E+00	5.69786185E-02
1.63050000E-01	2.09631750E+00	5.69088331E-02
1.63810000E-01	2.01211750E+00	5.65072123E-02
1.64570000E-01	2.01604250E+00	5.65348206E-02
1.65330000E-01	2.04352000E+00	5.61784440E-02
1.66090000E-01	2.00440500E+00	5.61751026E-02
1.66850000E-01	1.99605000E+00	5.59222341E-02
1.67610000E-01	1.87923750E+00	5.60012708E-02
1.68370000E-01	1.92117000E+00	5.52233538E-02
1.69130000E-01	1.97089000E+00	5.53458782E-02
1.69890000E-01	1.88525750E+00	5.56323849E-02
1.70650000E-01	1.96631750E+00	5.64171684E-02
1.71410000E-01	1.88036500E+00	5.60747179E-02
1.72170000E-01	1.85989750E+00	5.56696930E-02
1.72930000E-01	1.89190000E+00	5.68098801E-02
1.73690000E-01	1.85204500E+00	5.62080895E-02
1.74450000E-01	1.87898250E+00	5.65121649E-02
1.75210000E-01	1.90237000E+00	5.64985959E-02
1.75970000E-01	1.78838750E+00	5.71673830E-02
1.76730000E-01	1.86157750E+00	5.68380416E-02
1.77490000E-01	1.79838000E+00	5.68925425E-02
1.78250000E-01	1.82022750E+00	5.66870066E-02
1.79010000E-01	1.76261750E+00	5.65437060E-02
1.79770000E-01	1.79088750E+00	5.74811881E-02
1.80530000E-01	1.75062250E+00	5.75024502E-02
1.81290000E-01	1.81893000E+00	5.77764750E-02
1.82050000E-01	1.73576000E+00	5.75084620E-02
1.82810000E-01	1.77987750E+00	5.80685515E-02
1.83570000E-01	1.66622750E+00	5.87879983E-02
1.84330000E-01	1.72300250E+00	5.82432737E-02
1.85090000E-01	1.64377750E+00	5.90948643E-02
1.85850000E-01	1.68732750E+00	5.94135345E-02
1.86610000E-01	1.61636500E+00	5.89665768E-02
1.87370000E-01	1.65284250E+00	5.95566048E-02
1.88130000E-01	1.59077000E+00	5.93252936E-02
1.88890000E-01	1.61306500E+00	5.97403846E-02
1.89650000E-01	1.64658250E+00	6.00442675E-02
1.90410000E-01	1.76534750E+00	6.03041234E-02
1.91170000E-01	1.56518000E+00	6.03880174E-02
1.91930000E-01	1.48888000E+00	5.98990463E-02
1.92690000E-01	1.43671250E+00	6.00609092E-02
1.93450000E-01	1.51236000E+00	6.09182655E-02
1.94210000E-01	1.57671750E+00	6.01907648E-02
1.94970000E-01	1.49818750E+00	6.04329242E-02
1.95730000E-01	1.53525000E+00	6.04312786E-02
1.96490000E-01	1.56498250E+00	6.07917141E-02
1.97250000E-01	1.52166750E+00	6.07596694E-02
1.98010000E-01	1.48055750E+00	6.07717578E-02
1.98770000E-01	1.41207250E+00	6.04638723E-02
1.99530000E-01	1.51772500E+00	6.08631963E-02
2.00290000E-01	1.46461750E+00	6.11381575E-02
2.01050000E-01	1.52418500E+00	6.11994711E-02
2.01810000E-01	1.38193500E+00	6.06857563E-02
2.02570000E-01	1.45453500E+00	6.09105591E-02
2.03330000E-01	1.53263000E+00	6.17714267E-02
2.04090000E-01	1.39678250E+00	6.13903559E-02
2.04850000E-01	1.43598250E+00	6.16360802E-02
2.05610000E-01	1.35081750E+00	6.07029406E-02
2.06370000E-01	1.42878250E+00	6.06856849E-02
2.07130000E-01	1.39154000E+00	6.05366766E-02
2.07890000E-01	1.30590250E+00	5.96377582E-02
2.08650000E-01	1.37334500E+00	6.07521583E-02
2.09410000E-01	1.37201750E+00	6.08722458E-02
2.10170000E-01	1.40923000E+00	6.00768888E-02
2.10930000E-01	1.39029000E+00	6.09023094E-02
2.11690000E-01	1.33080250E+00	6.07588371E-02
2.12450000E-01	1.34081750E+00	6.05854471E-02
2.13210000E-01	1.36279500E+00	6.08296595E-02
2.13970000E-01	1.39303250E+00	6.07569961E-02
2.14730000E-01	1.35271750E+00	6.08906860E-02
2.15490000E-01	1.38005500E+00	6.09013891E-02
2.16250000E-01	1.32266750E+00	6.09771951E-02
2.17010000E-01	1.34334000E+00	6.08361342E-02
2.17770000E-01	1.26319750E+00	6.08222407E-02
2.18530000E-01	1.35648000E+00	6.03308431E-02
2.19290000E-01	1.36505500E+00	6.04132875E-02
2.20050000E-01	1.39249500E+00	6.07466961E-02
2.20810000E-01	1.31881250E+00	6.04708935E-02
2.21570000E-01	1.29864500E+00	5.98018055E-02
2.22330000E-01	1.27801500E+00	6.00662068E-02
2.23090000E-01	1.37440000E+00	5.94288378E-02
2.23850000E-01	1.31082500E+00	5.85788879E-02
2.24610000E-01	1.19112000E+00	5.93943216E-02
2.25370000E-01	1.26851750E+00	5.88388887E-02
2.26130000E-01	1.25481000E+00	5.86351392E-02
2.26890000E-01	1.19987250E+00	5.78951655E-02
2.27650000E-01	1.29582000E+00	5.78775253E-02
2.28410000E-01	1.21908250E+00	5.79425011E-02
2.29170000E-01	1.18240000E+00	5.76012224E-02
2.29930000E-01	1.25063000E+00	5.72901962E-02
2.30690000E-01	1.24666250E+00	5.74378781E-02
2.31450000E-01	1.26133500E+00	5.71708422E-02
2.32210000E-01	1.24853750E+00	5.65739182E-02
2.32970000E-01	1.16290000E+00	5.59876129E-02
2.33730000E-01	1.19383500E+00	5.55562232E-02
2.34490000E-01	1.16037750E+00	5.54959456E-02
2.35250000E-01	1.15911750E+00	5.46693966E-02
2.36010000E-01	1.15190500E+00	5.47346731E-02
2.36770000E-01	1.19317000E+00	5.45723440E-02
2.37530000E-01	1.12536750E+00	5.47820422E-02
2.38290000E-01	1.10125250E+00	5.48761349E-02
2.39050000E-01	1.10030500E+00	5.45490219E-02
2.39810000E-01	1.05810750E+00	5.40762784E-02
2.40570000E-01	1.07544500E+00	5.38159712E-02
2.41330000E-01	1.06921750E+00	5.42129643E-02
2.42090000E-01	1.20410750E+00	5.35993887E-02
2.42850000E-01	1.13408500E+00	5.36314806E-02
2.43610000E-01	1.14100000E+00	5.32342734E-02
2.44370000E-01	1.08481750E+00	5.29030457E-02
2.45130000E-01	1.08367250E+00	5.33550486E-02
2.45890000E-01	1.07707750E+00	5.31613893E-02
2.46650000E-01	1.03334000E+00	5.27256164E-02
2.47410000E-01	1.08536000E+00	5.27818487E-02
2.48170000E-01	1.04865750E+00	5.25556878E-02
2.48930000E-01	1.10186000E+00	5.28058437E-02
2.49690000E-01	1.07343750E+00	5.19776994E-02
2.50450000E-01	1.02784750E+00	5.23992259E-02
2.51210000E-01	1.06052500E+00	5.19860651E-02
2.51970000E-01	1.09957000E+00	5.16181447E-02
2.52730000E-01	1.00447500E+00	5.18129359E-02
2.53490000E-01	1.01966000E+00	5.12540900E-02
2.54250000E-01	9.59315000E-01	5.11803036E-02
2.55010000E-01	1.02607750E+00	5.08281199E-02
2.55770000E-01	9.95952500E-01	5.06641139E-02
2.56530000E-01	1.00634750E+00	5.11702393E-02
2.57290000E-01	9.92137500E-01	5.10466611E-02
2.58050000E-01	1.03769000E+00	5.01614820E-02
2.58810000E-01	9.44750000E-01	4.97118671E-02
2.59570000E-01	1.00374000E+00	4.98600385E-02
2.60330000E-01	9.65057500E-01	4.94178474E-02
2.61090000E-01	1.06617000E+00	4.98285991E-02
2.61850000E-01	9.66840000E-01	4.96646306E-02
2.62610000E-01	9.62705000E-01	4.94918119E-02
2.63370000E-01	8.67742500E-01	4.92410137E-02
2.64130000E-01	9.92830000E-01	4.90643158E-02
2.64890000E-01	9.23977500E-01	4.87439030E-02
2.65650000E-01	8.80252500E-01	4.88473768E-02
2.66410000E-01	1.02343500E+00	4.85756426E-02
2.67170000E-01	9.90137500E-01	4.86511104E-02
2.67930000E-01	1.00436000E+00	4.90328023E-02
2.68690000E-01	9.02967500E-01	4.82660842E-02
2.69450000E-01	1.00429000E+00	4.83886632E-02
2.70210000E-01	8.95855000E-01	4.83073183E-02
2.70970000E-01	9.20112500E-01	4.76523348E-02
2.71720000E-01	9.63225000E-01	4.80077401E-02
2.72480000E-01	9.49195000E-01	4.80850276E-02
2.73240000E-01	9.52075000E-01	4.76037468E-02
2.74000000E-01	9.22025000E-01	4.78962297E-02
2.74760000E-01	9.67917500E-01	4.75937189E-02
2.75520000E-01	1.02239500E+00	4.78398044E-02
2.76280000E-01	9.02462500E-01	4.69619927E-02
2.77040000E-01	8.67635000E-01	4.70971252E-02
2.77800000E-01	8.59690000E-01	4.70068140E-02
2.78560000E-01	8.77270000E-01	4.65082781E-02
2.79320000E-01	9.51690000E-01	4.65936787E-02
2.80080000E-01	8.97802500E-01	4.67836283E-02
2.80840000E-01	9.25867500E-01	4.63651430E-02
2.81600000E-01	9.30300000E-01	4.63747377E-02
2.82360000E-01	8.62582500E-01	4.64447980E-02
2.83120000E-01	8.25392500E-01	4.62026025E-02
2.83880000E-01	8.64800000E-01	4.56944579E-02
2.84640000E-01	8.52292500E-01	4.62124007E-02
2.85400000E-01	9.20020000E-01	4.56594198E-02
2.86160000E-01	8.42512500E-01	4.60894625E-02
2.86920000E-01	8.50772500E-01	4.58497298E-02
2.87680000E-01	7.49372500E-01	4.60173624E-02
2.88440000E-01	8.92710000E-01	4.60457989E-02
2.89200000E-01	8.18032500E-01	4.58395426E-02
2.89960000E-01	8.65832500E-01	4.60571181E-02
2.90720000E-01	7.99000000E-01	4.60041512E-02
2.91480000E-01	8.32825000E-01	4.65061070E-02
2.92240000E-01	9.28870000E-01	4.62252839E-02
2.93000000E-01	8.53195000E-01	4.63714887E-02
2.93760000E-01	7.89480000E-01	4.64555835E-02
2.94520000E-01	8.63352500E-01	4.61922177E-02
2.95280000E-01	8.56715000E-01	4.63070376E-02
2.96040000E-01	8.73240000E-01	4.58233049E-02
2.96800000E-01	8.05170000E-01	4.58613916E-02
2.97560000E-01	8.03412500E-01	4.63536620E-02
2.98320000E-01	8.07192500E-01	4.62995090E-02
2.99080000E-01	8.28455000E-01	4.59514178E-02
2.99840000E-01	8.47460000E-01	4.59795046E-02
3.00600000E-01	8.30967500E-01	4.58549405E-02
3.01360000E-01	8.54840000E-01	4.58814954E-02
3.02120000E-01	8.17255000E-01	4.63284931E-02
3.02880000E-01	7.11145000E-01	4.53847263E-02
3.03640000E-01	7.62070000E-01	4.56506647E-02
3.04400000E-01	8.04002500E-01	4.52365029E-02
3.05160000E-01	7.97362500E-01	4.51943830E-02
3.05920000E-01	7.74602500E-01	4.46919381E-02
3.06680000E-01	8.21295000E-01	4.48007730E-02
3.07440000E-01	7.25307500E-01	4.46618351E-02
3.08200000E-01	7.61402500E-01	4.45752922E-02
3.08960000E-01	7.32572500E-01	4.44517803E-02
3.09720000E-01	7.53057500E-01	4.49214458E-02
3.10480000E-01	7.41020000E-01	4.54731549E-02
3.11240000E-01	7.05127500E-01	4.64434284E-02
3.12000000E-01	7.46415000E-01	4.69000089E-02
3.12760000E-01	7.67742500E-01	4.71448581E-02
3.13520000E-01	7.15030000E-01	4.75186071E-02
3.14280000E-01	7.25235000E-01	4.79316227E-02
3.15040000E-01	7.76870000E-01	4.83236244E-02
3.15800000E-01	6.75540000E-01	4.87449011E-02
3.16560000E-01	7.65857500E-01	4.86691026E-02
3.17320000E-01	7.27722500E-01	4.86324546E-02
3.18080000E-01	7.83960000E-01	4.85610950E-02
3.18830000E-01	6.31472500E-01	4.90750966E-02
3.19590000E-01	6.91477500E-01	4.89812317E-02
3.20350000E-01	7.36085000E-01	4.93212735E-02
3.21110000E-01	7.36105000E-01	4.92843588E-02
3.21870000E-01	7.86290000E-01	4.89099228E-02
3.22630000E-01	6.95017500E-01	5.06786635E-02
3.23390000E-01	7.24080000E-01	4.84198626E-02
3.24150000E-01	7.53175000E-01	4.81099408E-02
3.24910000E-01	7.35185000E-01	4.84828321E-02
3.25670000E-01	6.75260000E-01	4.84662145E-02
3.26430000E-01	6.02017500E-01	4.85943595E-02
3.27190000E-01	7.58220000E-01	4.90499052E-02
3.27950000E-01	6.91385000E-01	4.91815203E-02
3.28710000E-01	7.11815000E-01	4.89674968E-02
3.29470000E-01	7.18470000E-01	4.91808637E-02
3.30230000E-01	7.08977500E-01	4.95826844E-02
3.30990000E-01	6.78315000E-01	4.93677226E-02
3.31750000E-01	6.62162500E-01	4.90963971E-02
3.32510000E-01	7.30660000E-01	4.93888827E-02
3.33270000E-01	6.98117500E-01	4.93977697E-02
3.34030000E-01	6.91417500E-01	4.96991136E-02
3.34790000E-01	6.40292500E-01	4.92759968E-02
3.35550000E-01	6.71915000E-01	4.92891460E-02
3.36310000E-01	6.89302500E-01	4.98077889E-02
3.37070000E-01	6.40667500E-01	4.97113318E-02
3.37830000E-01	6.36032500E-01	4.96286253E-02
3.38590000E-01	7.04982500E-01	4.93824583E-02
3.39350000E-01	6.31427500E-01	4.99851694E-02
3.40110000E-01	6.77305000E-01	4.99440063E-02
3.40870000E-01	6.37300000E-01	5.02188710E-02
3.41630000E-01	7.21825000E-01	5.01666391E-02
3.42390000E-01	6.96495000E-01	5.05028137E-02
3.43150000E-01	5.98855000E-01	4.99345913E-02
3.43910000E-01	6.72427500E-01	5.01876836E-02
3.44670000E-01	5.93100000E-01	5.06602808E-02
3.45430000E-01	6.21202500E-01	5.02376627E-02
3.46190000E-01	5.98362500E-01	5.07451661E-02
3.46950000E-01	5.69897500E-01	5.06517913E-02
3.47710000E-01	6.78087500E-01	5.12617607E-02
3.48470000E-01	7.15252500E-01	5.09664632E-02
3.49220000E-01	5.93452500E-01	5.07202998E-02
3.49980000E-01	5.98280000E-01	5.02916623E-02
3.50740000E-01	5.96935000E-01	5.12593476E-02
3.51500000E-01	6.34330000E-01	5.08954954E-02
3.52260000E-01	6.12127500E-01	5.05727567E-02
3.53020000E-01	6.26825000E-01	5.00478551E-02
3.53780000E-01	6.76375000E-01	4.96575079E-02
3.54540000E-01	6.23872500E-01	4.91252392E-02
3.55300000E-01	6.35887500E-01	4.82252183E-02
3.56060000E-01	6.43167500E-01	4.77222213E-02
3.56820000E-01	6.25000000E-01	4.86645627E-02
3.57580000E-01	6.38160000E-01	4.84087451E-02
3.58340000E-01	6.06437500E-01	4.81751344E-02
3.59100000E-01	6.10990000E-01	4.88223853E-02
3.59860000E-01	5.98650000E-01	4.86411071E-02
3.60620000E-01	5.74122500E-01	4.87731407E-02
3.61380000E-01	6.65125000E-01	4.88212126E-02
3.62140000E-01	6.42280000E-01	4.87112965E-02
3.62900000E-01	5.47622500E-01	4.86836019E-02
3.63660000E-01	6.38120000E-01	4.91951733E-02
3.64420000E-01	6.33017500E-01	4.92619087E-02
3.65180000E-01	6.16195000E-01	4.91753961E-02
3.65940000E-01	6.49427500E-01	4.97190116E-02
3.66700000E-01	6.10347500E-01	4.90864358E-02
3.67460000E-01	5.79375000E-01	5.00478638E-02
3.68220000E-01	5.24320000E-01	5.00252299E-02
3.68980000E-01	6.10962500E-01	5.07037147E-02
3.69740000E-01	5.67845000E-01	5.14690236E-02
3.70500000E-01	5.47650000E-01	5.16672129E-02
3.71260000E-01	6.53625000E-01	5.18325550E-02
3.72020000E-01	5.48285000E-01	5.12627764E-02
3.72770000E-01	6.13975000E-01	5.17860193E-02
3.73530000E-01	5.49442500E-01	5.20514054E-02
3.74290000E-01	5.36780000E-01	5.20003536E-02
3.75050000E-01	5.82112500E-01	5.27467900E-02
3.75810000E-01	5.35120000E-01	5.35956034E-02
3.76570000E-01	4.81380000E-01	5.38619036E-02
3.77330000E-01	6.01537500E-01	5.35272701E-02
3.78090000E-01	6.17210000E-01	5.35514556E-02
3.78850000E-01	5.46442500E-01	5.44161324E-02
3.79610000E-01	5.64512500E-01	5.46170740E-02
3.80370000E-01	5.26280000E-01	5.44450950E-02
3.81130000E-01	5.15615000E-01	5.51210081E-02
3.81890000E-01	5.18100000E-01	5.59189922E-02
3.82650000E-01	5.88150000E-01	5.63747693E-02
3.83410000E-01	5.83012500E-01	5.68428249E-02
3.84170000E-01	5.13282500E-01	5.63901071E-02
3.84930000E-01	5.39287500E-01	5.78814261E-02
3.85690000E-01	5.72510000E-01	5.68462758E-02
3.86450000E-01	5.38250000E-01	5.84961452E-02
3.87210000E-01	5.70057500E-01	5.86389168E-02
3.87970000E-01	4.98220000E-01	5.80463109E-02
3.88730000E-01	5.26167500E-01	5.92352817E-02
3.89490000E-01	6.70355000E-01	6.00391816E-02
3.90250000E-01	5.60165000E-01	5.97772754E-02
3.91010000E-01	5.81687500E-01	6.04266582E-02
3.91770000E-01	5.54145000E-01	6.09143225E-02
3.92520000E-01	4.50195000E-01	6.04967547E-02
3.93280000E-01	6.28330000E-01	6.17696125E-02
3.94040000E-01	5.15075000E-01	7.32235822E-02
3.94800000E-01	5.47145000E-01	6.23589314E-02
3.95560000E-01	4.83197500E-01	6.24096427E-02
3.96320000E-01	6.06540000E-01	6.29025422E-02
3.97080000E-01	5.82267500E-01	6.39661129E-02
3.97840000E-01	4.72762500E-01	6.40577114E-02
3.98600000E-01	4.76822500E-01	6.38486784E-02
3.99360000E-01	5.34140000E-01	6.55059222E-02
4.00120000E-01	5.83460000E-01	6.53798733E-02
4.00880000E-01	4.46332500E-01	6.54475432E-02
4.01640000E-01	5.83002500E-01	6.61959619E-02
4.02400000E-01	4.79320000E-01	6.70642182E-02
4.03160000E-01	4.52667500E-01	6.73576720E-02
4.03920000E-01	6.29355000E-01	6.73103102E-02
4.04680000E-01	3.68257500E-01	6.77206698E-02
4.05440000E-01	5.82610000E-01	6.73638164E-02
4.06200000E-01	5.01255000E-01	6.87988054E-02
4.06960000E-01	4.84040000E-01	6.74039808E-02
4.07720000E-01	4.28212500E-01	6.90685541E-02
4.08480000E-01	5.25540000E-01	6.90595188E-02
4.09240000E-01	4.69825000E-01	7.02147785E-02
4.09990000E-01	4.84817500E-01	6.91967533E-02
4.10750000E-01	4.85557500E-01	6.96794259E-02
4.11510000E-01	4.69512500E-01	6.98900198E-02
4.12270000E-01	4.74895000E-01	7.00631553E-02
4.13030000E-01	3.80072500E-01	6.91904704E-02
4.13790000E-01	4.51677500E-01	6.96219382E-02
4.14550000E-01	4.50050000E-01	6.94942836E-02
4.15310000E-01	5.20037500E-01	7.05382095E-02
4.16070000E-01	5.42952500E-01	7.13710443E-02
4.16830000E-01	4.96987500E-01	7.05544064E-02
4.17590000E-01	4.28565000E-01	7.15997982E-02
4.18350000E-01	4.80730000E-01	7.06158576E-02
4.19110000E-01	4.86317500E-01	7.22961233E-02
4.19870000E-01	4.43517500E-01	7.34036165E-02
4.20630000E-01	4.53107500E-01	7.35663950E-02
4.21390000E-01	4.89962500E-01	7.40149964E-02
4.22150000E-01	4.53477500E-01	7.51254398E-02
4.22910000E-01	5.27475000E-01	7.61321634E-02
4.23670000E-01	4.37840000E-01	7.47461519E-02
4.24430000E-01	4.46685000E-01	7.78430046E-02
4.25190000E-01	5.38570000E-01	7.76469627E-02
4.25940000E-01	4.52797500E-01	7.79441055E-02
4.26700000E-01	4.97960000E-01	7.95998601E-02
4.27460000E-01	5.84765000E-01	7.87006355E-02
4.28220000E-01	3.25387500E-01	8.05983353E-02
4.28980000E-01	4.53617500E-01	8.13273398E-02
4.29740000E-01	3.75807500E-01	8.11160118E-02
4.30500000E-01	4.27817500E-01	8.28966653E-02
4.31260000E-01	5.31925000E-01	8.45780268E-02
4.32020000E-01	4.09917500E-01	8.49221819E-02
4.32780000E-01	4.16495000E-01	8.63142645E-02
4.33540000E-01	3.52367500E-01	8.82696822E-02
4.34300000E-01	3.80630000E-01	8.59361110E-02
4.35060000E-01	4.14835000E-01	8.87495127E-02
