## Supplementary material for "Disordered proteins interact with the chemical environment to tune their protective function during drying": File S1: 10S - 8.csv

Q	I(Q)	Error
1.10200000E-02	5.22129300E+01	2.82629344E+01
1.17800000E-02	5.63486550E+01	1.85797912E+01
1.25400000E-02	4.84133875E+01	1.05551080E+01
1.33000000E-02	5.15082850E+01	4.90912286E+00
1.40600000E-02	5.04737250E+01	3.15170377E+00
1.48200000E-02	4.79946825E+01	2.00959125E+00
1.55800000E-02	4.77341975E+01	1.54702671E+00
1.63400000E-02	4.72567600E+01	1.04044970E+00
1.71000000E-02	4.54155775E+01	9.02044798E-01
1.78600000E-02	4.35890350E+01	7.86603588E-01
1.86200000E-02	4.29087425E+01	5.87546486E-01
1.93800000E-02	4.14588775E+01	5.62506558E-01
2.01400000E-02	4.11575125E+01	4.73120452E-01
2.09000000E-02	3.95807725E+01	4.32329471E-01
2.16600000E-02	3.89489350E+01	4.00320202E-01
2.24200000E-02	3.80305475E+01	3.72640211E-01
2.31800000E-02	3.71124425E+01	3.48499074E-01
2.39500000E-02	3.55541000E+01	3.30558022E-01
2.47100000E-02	3.47889050E+01	3.12359888E-01
2.54700000E-02	3.36682575E+01	2.99344899E-01
2.62300000E-02	3.31036525E+01	2.77562884E-01
2.69900000E-02	3.21628675E+01	2.66411430E-01
2.77500000E-02	3.13386450E+01	2.58300128E-01
2.85100000E-02	3.00681625E+01	2.50989467E-01
2.92700000E-02	2.93769025E+01	2.39127409E-01
3.00300000E-02	2.82385050E+01	2.33648151E-01
3.07900000E-02	2.74718350E+01	2.33387936E-01
3.15500000E-02	2.66903275E+01	2.21281842E-01
3.23100000E-02	2.60771900E+01	2.16274343E-01
3.30700000E-02	2.51061525E+01	2.15286339E-01
3.38300000E-02	2.45636200E+01	2.06789374E-01
3.45900000E-02	2.37762000E+01	1.99582810E-01
3.53500000E-02	2.30709600E+01	1.97212876E-01
3.61100000E-02	2.25603500E+01	1.91837493E-01
3.68700000E-02	2.18458500E+01	1.91816467E-01
3.76300000E-02	2.12759450E+01	1.91566516E-01
3.83900000E-02	2.08715250E+01	1.86995616E-01
3.91500000E-02	2.01881200E+01	1.79382418E-01
3.99100000E-02	1.97064275E+01	1.72669925E-01
4.06700000E-02	1.90841275E+01	1.71343402E-01
4.14300000E-02	1.86025500E+01	1.66946655E-01
4.21900000E-02	1.78555300E+01	1.67820889E-01
4.29500000E-02	1.74210775E+01	1.63188644E-01
4.37100000E-02	1.71878950E+01	1.63750779E-01
4.44700000E-02	1.66366125E+01	1.53347287E-01
4.52300000E-02	1.65302550E+01	1.56912177E-01
4.59900000E-02	1.55602450E+01	1.51590875E-01
4.67500000E-02	1.54460200E+01	1.51034623E-01
4.75100000E-02	1.50634475E+01	1.47767393E-01
4.82700000E-02	1.47631250E+01	1.44930254E-01
4.90300000E-02	1.42192175E+01	1.41094910E-01
4.97900000E-02	1.37974075E+01	1.38843481E-01
5.05500000E-02	1.35473400E+01	1.39218276E-01
5.13100000E-02	1.32301450E+01	1.36482825E-01
5.20700000E-02	1.28702000E+01	1.33961152E-01
5.28300000E-02	1.25276100E+01	1.33298374E-01
5.35900000E-02	1.23396050E+01	1.29311505E-01
5.43500000E-02	1.18624150E+01	1.26966752E-01
5.51100000E-02	1.19665550E+01	1.26101042E-01
5.58700000E-02	1.12497475E+01	1.22677554E-01
5.66300000E-02	1.11487850E+01	1.24006700E-01
5.73900000E-02	1.07144075E+01	1.21155010E-01
5.81500000E-02	1.07681950E+01	1.21474670E-01
5.89100000E-02	1.04263650E+01	1.16171130E-01
5.96700000E-02	1.02446800E+01	1.18410216E-01
6.04300000E-02	1.00011750E+01	1.16606512E-01
6.11900000E-02	9.65221500E+00	1.15040675E-01
6.19500000E-02	9.48380750E+00	1.12612525E-01
6.27100000E-02	9.46066750E+00	1.14316619E-01
6.34700000E-02	9.14559250E+00	1.11340528E-01
6.42300000E-02	8.83837750E+00	1.08438738E-01
6.49900000E-02	8.76247750E+00	1.10240880E-01
6.57500000E-02	8.63709250E+00	1.08663077E-01
6.65100000E-02	8.42651250E+00	1.06781149E-01
6.72700000E-02	8.29946000E+00	1.04264497E-01
6.80300000E-02	7.98905500E+00	1.06401270E-01
6.87900000E-02	8.05120500E+00	1.03518702E-01
6.95500000E-02	7.84846250E+00	1.01984220E-01
7.03100000E-02	7.63102750E+00	1.04263176E-01
7.10700000E-02	7.38601750E+00	1.01328582E-01
7.18300000E-02	7.48180250E+00	9.97060747E-02
7.25900000E-02	7.42310250E+00	9.92030380E-02
7.33500000E-02	7.08708750E+00	9.80740307E-02
7.41200000E-02	6.86625250E+00	9.70366187E-02
7.48800000E-02	6.92384250E+00	9.62119954E-02
7.56400000E-02	6.76587750E+00	9.58685124E-02
7.64000000E-02	6.63536750E+00	9.39026881E-02
7.71600000E-02	6.42837250E+00	9.29230241E-02
7.79200000E-02	6.39773750E+00	9.21237549E-02
7.86800000E-02	6.39692250E+00	9.25125171E-02
7.94400000E-02	6.27197250E+00	9.08586603E-02
8.02000000E-02	6.07281250E+00	9.08939516E-02
8.09600000E-02	6.06335250E+00	8.91220496E-02
8.17200000E-02	6.02392000E+00	9.04410713E-02
8.24800000E-02	5.78903000E+00	9.21378729E-02
8.32400000E-02	5.65042250E+00	9.15481783E-02
8.40000000E-02	5.71893750E+00	9.18776375E-02
8.47600000E-02	5.50336750E+00	9.14980799E-02
8.55200000E-02	5.55976750E+00	9.15053565E-02
8.62800000E-02	5.44199000E+00	9.30456009E-02
8.70400000E-02	5.41091500E+00	9.20969231E-02
8.78000000E-02	5.37121000E+00	9.14553224E-02
8.85600000E-02	5.16125250E+00	9.14728495E-02
8.93200000E-02	5.11758000E+00	9.10813208E-02
9.00800000E-02	5.13786500E+00	9.11938866E-02
9.08400000E-02	4.94736750E+00	9.16799679E-02
9.16000000E-02	4.67656250E+00	9.23120342E-02
9.23600000E-02	4.79088500E+00	9.43265266E-02
9.31200000E-02	4.89554750E+00	9.51184797E-02
9.38800000E-02	4.78723250E+00	9.35454055E-02
9.46400000E-02	4.53703750E+00	9.01846456E-02
9.54000000E-02	4.46998000E+00	9.03916584E-02
9.61600000E-02	4.42014500E+00	8.94335291E-02
9.69200000E-02	4.52617000E+00	9.05163530E-02
9.76800000E-02	4.48352750E+00	8.82560156E-02
9.84400000E-02	4.26441000E+00	8.77697508E-02
9.92000000E-02	4.30556000E+00	8.94961245E-02
9.99600000E-02	4.28489750E+00	8.93749507E-02
1.00720000E-01	4.11405750E+00	8.82945835E-02
1.01480000E-01	4.14052250E+00	8.61308342E-02
1.02240000E-01	3.97726750E+00	8.41041514E-02
1.03000000E-01	4.01679250E+00	8.39823910E-02
1.03760000E-01	3.91623500E+00	8.51678421E-02
1.04520000E-01	4.00684000E+00	8.79670342E-02
1.05280000E-01	3.90509250E+00	8.69289471E-02
1.06040000E-01	3.77044250E+00	8.59207226E-02
1.06800000E-01	3.67630250E+00	8.29225307E-02
1.07560000E-01	3.78771500E+00	8.26104016E-02
1.08320000E-01	3.75398750E+00	8.09909808E-02
1.09080000E-01	3.71034750E+00	8.04234684E-02
1.09840000E-01	3.65101750E+00	7.91413134E-02
1.10600000E-01	3.42909500E+00	7.89189574E-02
1.11360000E-01	3.58205750E+00	7.90360385E-02
1.12120000E-01	3.46390500E+00	7.86966388E-02
1.12880000E-01	3.37330750E+00	7.74623611E-02
1.13640000E-01	3.35586000E+00	7.67322865E-02
1.14400000E-01	3.38284500E+00	7.62002065E-02
1.15160000E-01	3.25721500E+00	7.65724574E-02
1.15920000E-01	3.31431250E+00	7.45350374E-02
1.16680000E-01	3.18689000E+00	7.50693219E-02
1.17440000E-01	3.19890500E+00	7.49065601E-02
1.18200000E-01	3.27163000E+00	7.41690807E-02
1.18960000E-01	3.08794500E+00	7.23238200E-02
1.19720000E-01	3.19051500E+00	7.36687041E-02
1.20480000E-01	3.07040000E+00	7.30576705E-02
1.21240000E-01	3.13423750E+00	7.25465153E-02
1.22000000E-01	3.10658500E+00	7.20135875E-02
1.22760000E-01	2.99502750E+00	7.14216555E-02
1.23520000E-01	2.85777250E+00	7.19121449E-02
1.24280000E-01	2.93103000E+00	7.06796370E-02
1.25040000E-01	2.94441250E+00	7.03473678E-02
1.25800000E-01	2.85628500E+00	7.02508144E-02
1.26560000E-01	2.87141500E+00	6.98488635E-02
1.27320000E-01	2.87078000E+00	6.93084915E-02
1.28080000E-01	2.76272500E+00	6.92055549E-02
1.28840000E-01	2.81266000E+00	6.82687719E-02
1.29600000E-01	2.80737000E+00	6.84690896E-02
1.30360000E-01	2.73613750E+00	6.74253122E-02
1.31120000E-01	2.67077000E+00	6.72716463E-02
1.31880000E-01	2.75233500E+00	6.61613569E-02
1.32640000E-01	2.75030250E+00	6.60845599E-02
1.33400000E-01	2.68280500E+00	6.66490545E-02
1.34160000E-01	2.63308000E+00	6.58277600E-02
1.34920000E-01	2.55953750E+00	6.55188551E-02
1.35680000E-01	2.57348250E+00	6.56105489E-02
1.36440000E-01	2.54395250E+00	6.48085500E-02
1.37200000E-01	2.48840500E+00	6.46710805E-02
1.37960000E-01	2.49520500E+00	6.45901155E-02
1.38730000E-01	2.54976500E+00	6.30650910E-02
1.39490000E-01	2.47600750E+00	6.35571514E-02
1.40250000E-01	2.46685250E+00	6.30872341E-02
1.41010000E-01	2.43736000E+00	6.35859540E-02
1.41770000E-01	2.38153250E+00	6.37319999E-02
1.42530000E-01	2.39883750E+00	6.25936967E-02
1.43290000E-01	2.29772750E+00	6.22663708E-02
1.44050000E-01	2.31165500E+00	6.34271169E-02
1.44810000E-01	2.23737750E+00	6.20910139E-02
1.45570000E-01	2.27370750E+00	6.21043611E-02
1.46330000E-01	2.26573500E+00	6.09048296E-02
1.47090000E-01	2.15774500E+00	6.12320984E-02
1.47850000E-01	2.30653250E+00	6.15712729E-02
1.48610000E-01	2.25307000E+00	6.08423791E-02
1.49370000E-01	2.21790750E+00	6.07425537E-02
1.50130000E-01	2.17276250E+00	6.03854080E-02
1.50890000E-01	2.19371250E+00	5.99707709E-02
1.51650000E-01	2.12331500E+00	5.99503033E-02
1.52410000E-01	2.08897000E+00	5.97919527E-02
1.53170000E-01	2.03930500E+00	5.99016026E-02
1.53930000E-01	2.14347750E+00	5.98770033E-02
1.54690000E-01	2.05592750E+00	5.88383076E-02
1.55450000E-01	2.03678000E+00	5.90132737E-02
1.56210000E-01	2.11563500E+00	5.87388759E-02
1.56970000E-01	2.13434000E+00	5.79962819E-02
1.57730000E-01	1.95714500E+00	5.80459186E-02
1.58490000E-01	2.00830250E+00	5.78125923E-02
1.59250000E-01	1.91119250E+00	5.67656485E-02
1.60010000E-01	1.98102000E+00	5.78539864E-02
1.60770000E-01	1.90259250E+00	5.73306050E-02
1.61530000E-01	1.97012750E+00	5.63850026E-02
1.62290000E-01	1.86031500E+00	5.64907375E-02
1.63050000E-01	1.97724000E+00	5.65326191E-02
1.63810000E-01	1.84986250E+00	5.61468909E-02
1.64570000E-01	1.88400500E+00	5.64053387E-02
1.65330000E-01	1.87974000E+00	5.60336559E-02
1.66090000E-01	1.95668750E+00	5.63022584E-02
1.66850000E-01	1.85228250E+00	5.54045042E-02
1.67610000E-01	1.81739000E+00	5.57809846E-02
1.68370000E-01	1.78521500E+00	5.50765547E-02
1.69130000E-01	1.80075750E+00	5.49970707E-02
1.69890000E-01	1.70904000E+00	5.49097503E-02
1.70650000E-01	1.83055000E+00	5.62099993E-02
1.71410000E-01	1.72590750E+00	5.58547811E-02
1.72170000E-01	1.82197750E+00	5.63123545E-02
1.72930000E-01	1.70403500E+00	5.64252448E-02
1.73690000E-01	1.71383500E+00	5.59373397E-02
1.74450000E-01	1.70157500E+00	5.62692192E-02
1.75210000E-01	1.66113000E+00	5.64064668E-02
1.75970000E-01	1.68904250E+00	5.67735779E-02
1.76730000E-01	1.75478500E+00	5.60529564E-02
1.77490000E-01	1.69663000E+00	5.58416989E-02
1.78250000E-01	1.64286750E+00	5.59109459E-02
1.79010000E-01	1.61762750E+00	5.66364059E-02
1.79770000E-01	1.65709250E+00	5.68012502E-02
1.80530000E-01	1.52921750E+00	5.70488537E-02
1.81290000E-01	1.61320250E+00	5.76351934E-02
1.82050000E-01	1.64945000E+00	5.81520427E-02
1.82810000E-01	1.65523750E+00	5.77292484E-02
1.83570000E-01	1.64833750E+00	5.84265207E-02
1.84330000E-01	1.61428750E+00	5.85750955E-02
1.85090000E-01	1.51109500E+00	5.80185448E-02
1.85850000E-01	1.63906750E+00	5.90464554E-02
1.86610000E-01	1.48062500E+00	5.87879983E-02
1.87370000E-01	1.55766250E+00	5.89943769E-02
1.88130000E-01	1.53511250E+00	5.96563832E-02
1.88890000E-01	1.48942000E+00	5.90225543E-02
1.89650000E-01	1.48422750E+00	5.91317036E-02
1.90410000E-01	1.55362250E+00	5.94156768E-02
1.91170000E-01	1.50955750E+00	6.02622509E-02
1.91930000E-01	1.51834500E+00	6.02187586E-02
1.92690000E-01	1.42748750E+00	6.02491151E-02
1.93450000E-01	1.46817750E+00	6.09487275E-02
1.94210000E-01	1.43696250E+00	6.03591858E-02
1.94970000E-01	1.46364000E+00	6.01528731E-02
1.95730000E-01	1.40454500E+00	6.03581881E-02
1.96490000E-01	1.43378250E+00	6.06028276E-02
1.97250000E-01	1.40321000E+00	6.01890911E-02
1.98010000E-01	1.35188500E+00	6.12370346E-02
1.98770000E-01	1.39693750E+00	6.03243286E-02
1.99530000E-01	1.37758000E+00	6.06950494E-02
2.00290000E-01	1.37894500E+00	6.08527205E-02
2.01050000E-01	1.42498000E+00	6.12104945E-02
2.01810000E-01	1.41732000E+00	6.10255496E-02
2.02570000E-01	1.43003000E+00	6.09604940E-02
2.03330000E-01	1.36328250E+00	6.08998484E-02
2.04090000E-01	1.38759250E+00	6.12218077E-02
2.04850000E-01	1.36089000E+00	6.11455717E-02
2.05610000E-01	1.28649250E+00	6.17680805E-02
2.06370000E-01	1.41002000E+00	6.11454838E-02
2.07130000E-01	1.32421000E+00	5.97540176E-02
2.07890000E-01	1.23904500E+00	6.01228911E-02
2.08650000E-01	1.30574000E+00	6.03728764E-02
2.09410000E-01	1.26098750E+00	5.98419321E-02
2.10170000E-01	1.32426250E+00	6.08756308E-02
2.10930000E-01	1.25576000E+00	6.06728717E-02
2.11690000E-01	1.20496750E+00	6.05711840E-02
2.12450000E-01	1.22728750E+00	6.03266113E-02
2.13210000E-01	1.17669250E+00	6.01175259E-02
2.13970000E-01	1.25156750E+00	6.12193437E-02
2.14730000E-01	1.23650750E+00	6.02005186E-02
2.15490000E-01	1.31948250E+00	6.06804134E-02
2.16250000E-01	1.20873250E+00	6.06916656E-02
2.17010000E-01	1.24367750E+00	6.07138109E-02
2.17770000E-01	1.24375750E+00	6.03893121E-02
2.18530000E-01	1.24980000E+00	6.06194384E-02
2.19290000E-01	1.31034500E+00	6.02741021E-02
2.20050000E-01	1.25181000E+00	6.03181596E-02
2.20810000E-01	1.15399250E+00	5.99207387E-02
2.21570000E-01	1.20971500E+00	5.98241177E-02
2.22330000E-01	1.19514000E+00	5.98467319E-02
2.23090000E-01	1.19797500E+00	5.89591055E-02
2.23850000E-01	1.20231000E+00	5.92214602E-02
2.24610000E-01	1.23813750E+00	5.95753164E-02
2.25370000E-01	1.11358000E+00	5.86592523E-02
2.26130000E-01	1.17002000E+00	5.85706231E-02
2.26890000E-01	1.11762500E+00	5.78754620E-02
2.27650000E-01	1.05663250E+00	5.78767482E-02
2.28410000E-01	1.11335250E+00	5.70759501E-02
2.29170000E-01	1.10149000E+00	5.68298694E-02
2.29930000E-01	1.10112500E+00	5.67759892E-02
2.30690000E-01	1.17524250E+00	5.68896611E-02
2.31450000E-01	1.05014000E+00	5.70261116E-02
2.32210000E-01	1.13425500E+00	5.64300708E-02
2.32970000E-01	1.07628750E+00	5.53609013E-02
2.33730000E-01	1.00823500E+00	5.54075748E-02
2.34490000E-01	1.03970750E+00	5.50146860E-02
2.35250000E-01	1.12127750E+00	5.54471864E-02
2.36010000E-01	1.11272500E+00	5.50802987E-02
2.36770000E-01	1.14344250E+00	5.51920853E-02
2.37530000E-01	1.08233000E+00	5.49148759E-02
2.38290000E-01	1.00054500E+00	5.48647437E-02
2.39050000E-01	1.03457250E+00	5.42208208E-02
2.39810000E-01	9.99295000E-01	5.36084686E-02
2.40570000E-01	1.03136750E+00	5.39809950E-02
2.41330000E-01	1.02997000E+00	5.40281869E-02
2.42090000E-01	1.06894000E+00	5.35855433E-02
2.42850000E-01	1.06830750E+00	5.35870557E-02
2.43610000E-01	9.82712500E-01	5.25506499E-02
2.44370000E-01	1.01357500E+00	5.29905704E-02
2.45130000E-01	9.43622500E-01	5.29430447E-02
2.45890000E-01	1.03559500E+00	5.30255360E-02
2.46650000E-01	9.91610000E-01	5.27967283E-02
2.47410000E-01	1.03644250E+00	5.24216663E-02
2.48170000E-01	9.76650000E-01	5.22224766E-02
2.48930000E-01	1.01499500E+00	5.21993399E-02
2.49690000E-01	1.02161750E+00	5.19917799E-02
2.50450000E-01	1.01969000E+00	5.19832445E-02
2.51210000E-01	9.64732500E-01	5.24792295E-02
2.51970000E-01	9.63402500E-01	5.17290923E-02
2.52730000E-01	9.81082500E-01	5.18578350E-02
2.53490000E-01	9.46232500E-01	5.12608147E-02
2.54250000E-01	9.08267500E-01	5.10155163E-02
2.55010000E-01	9.76197500E-01	5.08234602E-02
2.55770000E-01	9.50877500E-01	5.06977450E-02
2.56530000E-01	8.84000000E-01	5.07966769E-02
2.57290000E-01	8.93642500E-01	5.07476696E-02
2.58050000E-01	9.14485000E-01	4.98052945E-02
2.58810000E-01	9.98612500E-01	4.99931500E-02
2.59570000E-01	8.51500000E-01	4.96263280E-02
2.60330000E-01	9.13405000E-01	4.96024946E-02
2.61090000E-01	9.81692500E-01	4.98089650E-02
2.61850000E-01	9.61637500E-01	4.96595743E-02
2.62610000E-01	8.52290000E-01	4.94050946E-02
2.63370000E-01	9.09260000E-01	4.91011694E-02
2.64130000E-01	8.80072500E-01	4.94062777E-02
2.64890000E-01	8.33402500E-01	4.82249786E-02
2.65650000E-01	8.57777500E-01	4.88578963E-02
2.66410000E-01	9.18810000E-01	4.85576572E-02
2.67170000E-01	8.93230000E-01	4.82954403E-02
2.67930000E-01	8.62605000E-01	4.84679901E-02
2.68690000E-01	9.30920000E-01	4.83417294E-02
2.69450000E-01	8.29405000E-01	4.82917494E-02
2.70210000E-01	8.66697500E-01	4.83949965E-02
2.70970000E-01	9.14517500E-01	4.77429304E-02
2.71720000E-01	9.22082500E-01	4.78336271E-02
2.72480000E-01	9.13767500E-01	4.77547121E-02
2.73240000E-01	8.83690000E-01	4.75514340E-02
2.74000000E-01	7.93872500E-01	4.76897164E-02
2.74760000E-01	8.54737500E-01	4.71384261E-02
2.75520000E-01	9.01507500E-01	4.71636395E-02
2.76280000E-01	8.59795000E-01	4.70596178E-02
2.77040000E-01	8.38567500E-01	4.71745547E-02
2.77800000E-01	8.39915000E-01	4.72303481E-02
2.78560000E-01	8.57020000E-01	4.62326047E-02
2.79320000E-01	8.84212500E-01	4.68133254E-02
2.80080000E-01	8.16032500E-01	4.67623707E-02
2.80840000E-01	7.89102500E-01	4.61933538E-02
2.81600000E-01	8.72497500E-01	4.62719973E-02
2.82360000E-01	8.43387500E-01	4.62833917E-02
2.83120000E-01	7.79675000E-01	4.59794415E-02
2.83880000E-01	8.05410000E-01	4.58024943E-02
2.84640000E-01	7.78055000E-01	4.61779319E-02
2.85400000E-01	8.72680000E-01	4.57028219E-02
2.86160000E-01	7.81127500E-01	4.56069810E-02
2.86920000E-01	8.19277500E-01	4.57681931E-02
2.87680000E-01	8.17517500E-01	4.61408706E-02
2.88440000E-01	8.61565000E-01	4.59494689E-02
2.89200000E-01	8.57550000E-01	4.59934140E-02
2.89960000E-01	7.79577500E-01	4.58532807E-02
2.90720000E-01	7.94852500E-01	4.63552294E-02
2.91480000E-01	7.28302500E-01	4.60894644E-02
2.92240000E-01	7.51827500E-01	4.58744309E-02
2.93000000E-01	8.57565000E-01	4.63584974E-02
2.93760000E-01	7.82795000E-01	4.65497477E-02
2.94520000E-01	7.70227500E-01	4.59557855E-02
2.95280000E-01	7.82072500E-01	4.57164885E-02
2.96040000E-01	8.33505000E-01	4.59669399E-02
2.96800000E-01	8.15702500E-01	4.65194545E-02
2.97560000E-01	7.71257500E-01	4.60404965E-02
2.98320000E-01	7.79995000E-01	4.64546834E-02
2.99080000E-01	7.67270000E-01	4.56836373E-02
2.99840000E-01	7.88550000E-01	4.59744433E-02
3.00600000E-01	7.16422500E-01	4.57446244E-02
3.01360000E-01	7.39947500E-01	4.54581465E-02
3.02120000E-01	7.39725000E-01	4.63532661E-02
3.02880000E-01	7.39975000E-01	4.56836489E-02
3.03640000E-01	7.15217500E-01	4.54526319E-02
3.04400000E-01	6.94425000E-01	4.54198798E-02
3.05160000E-01	7.54795000E-01	4.49545307E-02
3.05920000E-01	7.54455000E-01	4.52893790E-02
3.06680000E-01	7.62647500E-01	4.49806984E-02
3.07440000E-01	7.18392500E-01	4.49600854E-02
3.08200000E-01	7.25215000E-01	4.47017642E-02
3.08960000E-01	7.64307500E-01	4.46918447E-02
3.09720000E-01	7.04862500E-01	4.44359626E-02
3.10480000E-01	6.87280000E-01	4.55685540E-02
3.11240000E-01	6.62595000E-01	4.64672132E-02
3.12000000E-01	6.57790000E-01	4.70087278E-02
3.12760000E-01	7.48647500E-01	4.68782233E-02
3.13520000E-01	6.95757500E-01	4.74568728E-02
3.14280000E-01	7.27187500E-01	4.77093135E-02
3.15040000E-01	7.82647500E-01	4.77247498E-02
3.15800000E-01	6.40247500E-01	4.84112188E-02
3.16560000E-01	6.94047500E-01	4.80549756E-02
3.17320000E-01	6.15402500E-01	4.82078407E-02
3.18080000E-01	7.07847500E-01	4.86311293E-02
3.18830000E-01	5.80625000E-01	4.90239701E-02
3.19590000E-01	6.97930000E-01	4.88355276E-02
3.20350000E-01	6.44520000E-01	4.91367027E-02
3.21110000E-01	6.27982500E-01	4.89874183E-02
3.21870000E-01	6.98062500E-01	4.85975551E-02
3.22630000E-01	6.54202500E-01	5.09411682E-02
3.23390000E-01	7.21195000E-01	4.87048560E-02
3.24150000E-01	6.77857500E-01	4.82284641E-02
3.24910000E-01	6.17240000E-01	4.79351988E-02
3.25670000E-01	6.33830000E-01	4.86993737E-02
3.26430000E-01	5.86877500E-01	4.82188538E-02
3.27190000E-01	6.54990000E-01	4.88056451E-02
3.27950000E-01	5.87805000E-01	4.87318094E-02
3.28710000E-01	6.90060000E-01	4.86893866E-02
3.29470000E-01	6.89322500E-01	4.89699481E-02
3.30230000E-01	6.54530000E-01	4.95700889E-02
3.30990000E-01	7.11360000E-01	4.93024986E-02
3.31750000E-01	6.47182500E-01	4.94388410E-02
3.32510000E-01	6.33595000E-01	4.96375966E-02
3.33270000E-01	6.31875000E-01	4.95056720E-02
3.34030000E-01	6.40615000E-01	4.92999573E-02
3.34790000E-01	6.62462500E-01	4.91761542E-02
3.35550000E-01	6.38280000E-01	4.91950465E-02
3.36310000E-01	6.32402500E-01	4.98537793E-02
3.37070000E-01	6.22912500E-01	4.95052593E-02
3.37830000E-01	6.53157500E-01	4.99714634E-02
3.38590000E-01	6.74542500E-01	4.94320878E-02
3.39350000E-01	5.64610000E-01	5.00539269E-02
3.40110000E-01	6.15070000E-01	5.00842802E-02
3.40870000E-01	5.56990000E-01	4.93750294E-02
3.41630000E-01	6.17325000E-01	5.00790117E-02
3.42390000E-01	5.98677500E-01	5.03307444E-02
3.43150000E-01	6.08205000E-01	5.02725993E-02
3.43910000E-01	6.44735000E-01	5.03899649E-02
3.44670000E-01	5.53767500E-01	5.00663188E-02
3.45430000E-01	6.54035000E-01	5.01655152E-02
3.46190000E-01	5.52527500E-01	4.99775482E-02
3.46950000E-01	5.76162500E-01	5.02660973E-02
3.47710000E-01	5.90875000E-01	5.10352534E-02
3.48470000E-01	6.83795000E-01	5.06326461E-02
3.49220000E-01	6.09665000E-01	5.09542454E-02
3.49980000E-01	5.96195000E-01	5.09194533E-02
3.50740000E-01	5.22987500E-01	5.08074383E-02
3.51500000E-01	6.02837500E-01	5.12186760E-02
3.52260000E-01	5.81617500E-01	5.03176343E-02
3.53020000E-01	5.85687500E-01	5.00715106E-02
3.53780000E-01	5.90852500E-01	4.94603437E-02
3.54540000E-01	5.16710000E-01	4.84452930E-02
3.55300000E-01	6.24490000E-01	4.80822798E-02
3.56060000E-01	5.90352500E-01	4.81941070E-02
3.56820000E-01	6.00875000E-01	4.81162235E-02
3.57580000E-01	5.75735000E-01	4.86112421E-02
3.58340000E-01	4.96310000E-01	4.82560618E-02
3.59100000E-01	5.83177500E-01	4.87525854E-02
3.59860000E-01	5.59265000E-01	4.82992916E-02
3.60620000E-01	5.24167500E-01	4.81010210E-02
3.61380000E-01	5.44270000E-01	4.83599211E-02
3.62140000E-01	5.47115000E-01	4.82082450E-02
3.62900000E-01	5.45675000E-01	4.89074063E-02
3.63660000E-01	5.61547500E-01	4.91001594E-02
3.64420000E-01	5.43935000E-01	4.91849504E-02
3.65180000E-01	5.50865000E-01	4.93662050E-02
3.65940000E-01	5.71362500E-01	4.97250093E-02
3.66700000E-01	5.32950000E-01	4.90427273E-02
3.67460000E-01	5.79582500E-01	4.98981275E-02
3.68220000E-01	5.65195000E-01	5.05125309E-02
3.68980000E-01	4.92920000E-01	5.07589363E-02
3.69740000E-01	3.85325000E-01	5.08511395E-02
3.70500000E-01	5.23095000E-01	5.18967811E-02
3.71260000E-01	6.59095000E-01	5.17428515E-02
3.72020000E-01	5.29380000E-01	5.15671434E-02
3.72770000E-01	4.99512500E-01	5.15743747E-02
3.73530000E-01	5.64260000E-01	5.17813189E-02
3.74290000E-01	4.97415000E-01	5.20477379E-02
3.75050000E-01	4.56480000E-01	5.28006733E-02
3.75810000E-01	5.52177500E-01	5.32982598E-02
3.76570000E-01	5.48707500E-01	5.38133913E-02
3.77330000E-01	5.58997500E-01	5.36318812E-02
3.78090000E-01	5.94752500E-01	5.38743909E-02
3.78850000E-01	5.32070000E-01	5.42985322E-02
3.79610000E-01	4.34840000E-01	5.42480898E-02
3.80370000E-01	4.90435000E-01	5.46597593E-02
3.81130000E-01	5.11655000E-01	5.59259862E-02
3.81890000E-01	4.27607500E-01	5.54148603E-02
3.82650000E-01	4.52402500E-01	5.63899183E-02
3.83410000E-01	5.44585000E-01	5.68948441E-02
3.84170000E-01	4.70040000E-01	5.64801837E-02
3.84930000E-01	4.59077500E-01	5.76217770E-02
3.85690000E-01	4.90152500E-01	5.75793519E-02
3.86450000E-01	5.32795000E-01	5.85939516E-02
3.87210000E-01	5.02507500E-01	5.84033991E-02
3.87970000E-01	4.31820000E-01	5.80314035E-02
3.88730000E-01	4.81647500E-01	5.87936045E-02
3.89490000E-01	4.90472500E-01	5.95628425E-02
3.90250000E-01	4.42325000E-01	5.96477613E-02
3.91010000E-01	5.53187500E-01	6.05705133E-02
3.91770000E-01	4.64665000E-01	6.14159975E-02
3.92520000E-01	4.90917500E-01	6.15368623E-02
3.93280000E-01	4.79042500E-01	6.11985709E-02
3.94040000E-01	5.86617500E-01	7.48552462E-02
3.94800000E-01	4.63062500E-01	6.17005742E-02
3.95560000E-01	5.90892500E-01	6.22819166E-02
3.96320000E-01	5.67352500E-01	6.27132146E-02
3.97080000E-01	4.84132500E-01	6.33176268E-02
3.97840000E-01	4.38152500E-01	6.45245039E-02
3.98600000E-01	4.74885000E-01	6.41835477E-02
3.99360000E-01	4.14645000E-01	6.50413284E-02
4.00120000E-01	4.55347500E-01	6.48298921E-02
4.00880000E-01	4.86577500E-01	6.47971569E-02
4.01640000E-01	4.81980000E-01	6.62675198E-02
4.02400000E-01	4.69212500E-01	6.72651585E-02
4.03160000E-01	4.58232500E-01	6.67776292E-02
4.03920000E-01	4.41280000E-01	6.63063809E-02
4.04680000E-01	4.60482500E-01	6.77721914E-02
4.05440000E-01	4.58377500E-01	6.76055786E-02
4.06200000E-01	4.17680000E-01	6.91308816E-02
4.06960000E-01	5.31077500E-01	6.78740297E-02
4.07720000E-01	4.69280000E-01	6.85347420E-02
4.08480000E-01	4.40245000E-01	6.79732063E-02
4.09240000E-01	4.02890000E-01	6.99644631E-02
4.09990000E-01	5.94525000E-01	6.93504890E-02
4.10750000E-01	4.16865000E-01	6.95070828E-02
4.11510000E-01	4.23975000E-01	6.96517697E-02
4.12270000E-01	3.57775000E-01	6.99682011E-02
4.13030000E-01	3.61002500E-01	6.93752460E-02
4.13790000E-01	4.24802500E-01	6.94219842E-02
4.14550000E-01	5.42782500E-01	7.06954140E-02
4.15310000E-01	4.89757500E-01	7.10160283E-02
4.16070000E-01	4.45737500E-01	7.06895563E-02
4.16830000E-01	4.95857500E-01	7.11020368E-02
4.17590000E-01	3.42822500E-01	7.16445760E-02
4.18350000E-01	4.37115000E-01	7.10839218E-02
4.19110000E-01	5.08015000E-01	7.17743581E-02
4.19870000E-01	3.46440000E-01	7.22530162E-02
4.20630000E-01	3.62122500E-01	7.37238977E-02
4.21390000E-01	4.17630000E-01	7.56466572E-02
4.22150000E-01	4.17422500E-01	7.53029465E-02
4.22910000E-01	4.57400000E-01	7.49766593E-02
4.23670000E-01	5.42920000E-01	7.57830551E-02
4.24430000E-01	5.85195000E-01	7.81952940E-02
4.25190000E-01	4.11055000E-01	7.68632599E-02
4.25940000E-01	4.58647500E-01	7.85849902E-02
4.26700000E-01	4.78602500E-01	7.93872158E-02
4.27460000E-01	4.91860000E-01	7.82218415E-02
4.28220000E-01	4.99490000E-01	8.04934402E-02
4.28980000E-01	3.66490000E-01	8.18697101E-02
4.29740000E-01	4.31457500E-01	8.31070531E-02
4.30500000E-01	3.50585000E-01	8.31177859E-02
4.31260000E-01	4.16672500E-01	8.41588662E-02
4.32020000E-01	4.01872500E-01	8.42926971E-02
4.32780000E-01	3.62660000E-01	8.50738550E-02
4.33540000E-01	5.01917500E-01	8.80970746E-02
4.34300000E-01	5.02682500E-01	8.56960201E-02
4.35060000E-01	5.24820000E-01	8.92475882E-02
