## Supplementary material for "Disordered proteins interact with the chemical environment to tune their protective function during drying": File S1: 10S Fit - 4.csv

#q**2_data	ln(I(q))_data	error_data	q**2_fit	ln(I(q))_fit	normalized_residual
0.0001214404	4.006632485254115	0.5200407176117453	0.00015725160000000003	4.01633712148509	-0.12303823162847873
0.00013876840000000002	4.07306431878869	0.3141883635735254	0.00017689	3.998533954727666	-0.004870483985261112
0.00015725160000000003	3.9926307688122464	0.19267468622619593	0.0001976836	3.9796835428668644	-0.5147335005046286
0.00017689	3.9980866584692722	0.09183815402068327	0.0002196324	3.9597858859026855	-0.342103775726521
0.0001976836	3.9477434169748817	0.06205177215135521	0.00024273640000000002	3.9388409838351284	-0.21478539042790956
0.0002196324	3.9469093869996303	0.03763916044396049	0.0002669956	3.9168488366641934	-0.09113199622881155
0.00024273640000000002	3.9322236907436214	0.030808860315515555	0.00029241	3.8938094443898805	0.03607912983972609
0.0002669956	3.914980178678125	0.02050496053413015	0.00031897960000000004	3.86972280701219	-0.24841057702751293
0.00029241	3.8944503059937197	0.01776266796583039	0.00034670440000000006	3.8445889245311213	0.8516231579991276
0.00031897960000000004	3.8657462649613548	0.016007941764873645	0.00037558440000000007	3.818407796946675	0.37115225091441667
0.00034670440000000006	3.855560954953292	0.012883668461939599	0.00040561960000000006	3.791179424258851	-0.013800387238564525
0.00037558440000000007	3.822899344591452	0.012101631160018429	0.00043680999999999993	3.762903806467649	-0.550664083158063
0.00040561960000000006	3.7910348450928786	0.010476457179998138
0.00043680999999999993	3.757125196569488	0.010493892873892867
0.00046915559999999995	3.734124532361443	0.010048374903856194
0.0005026563999999999	3.7132596398553415	0.009468752391372013
0.0005373124	3.6891646009557113	0.008875282830277841
