## Supplementary material for "Disordered proteins interact with the chemical environment to tune their protective function during drying": File S1: 10T - 4.csv

Q	I(Q)	Error
1.10200000E-02	7.03453050E+01	6.24100212E+01
1.17800000E-02	6.04844450E+01	3.86482037E+01
1.25400000E-02	5.87791700E+01	2.20555622E+01
1.33000000E-02	5.87459000E+01	1.05743281E+01
1.40600000E-02	5.88544600E+01	6.58685997E+00
1.48200000E-02	5.64704550E+01	3.95888614E+00
1.55800000E-02	5.71606650E+01	3.41747878E+00
1.63400000E-02	5.23022300E+01	2.13944484E+00
1.71000000E-02	5.34761450E+01	1.79183522E+00
1.78600000E-02	5.18583150E+01	1.39641443E+00
1.86200000E-02	5.14361500E+01	1.08643564E+00
1.93800000E-02	5.03401800E+01	1.02065064E+00
2.01400000E-02	4.77166150E+01	8.40601132E-01
2.09000000E-02	4.66454150E+01	7.54314003E-01
2.16600000E-02	4.57435900E+01	6.91803395E-01
2.24200000E-02	4.45855850E+01	6.48023338E-01
2.31800000E-02	4.34018300E+01	5.91672560E-01
2.39500000E-02	4.20246450E+01	5.30438472E-01
2.47100000E-02	4.15805050E+01	5.03422914E-01
2.54700000E-02	4.00986150E+01	5.00558699E-01
2.62300000E-02	4.00635800E+01	4.63143564E-01
2.69900000E-02	3.83493950E+01	4.26630127E-01
2.77500000E-02	3.66681150E+01	4.23246110E-01
2.85100000E-02	3.58058100E+01	4.11828147E-01
2.92700000E-02	3.56806600E+01	3.89536775E-01
3.00300000E-02	3.39303900E+01	3.92949081E-01
3.07900000E-02	3.40817150E+01	3.73585573E-01
3.15500000E-02	3.16624000E+01	3.62259547E-01
3.23100000E-02	3.10044600E+01	3.50654173E-01
3.30700000E-02	3.01685600E+01	3.42485856E-01
3.38300000E-02	2.96236450E+01	3.49632249E-01
3.45900000E-02	2.89476050E+01	3.48076379E-01
3.53500000E-02	2.81461400E+01	3.33772984E-01
3.61100000E-02	2.67427950E+01	3.25813296E-01
3.68700000E-02	2.61931650E+01	3.09416549E-01
3.76300000E-02	2.52929000E+01	3.06775106E-01
3.83900000E-02	2.47033800E+01	2.95632956E-01
3.91500000E-02	2.44689150E+01	3.05855728E-01
3.99100000E-02	2.37800300E+01	2.88631542E-01
4.06700000E-02	2.29255200E+01	2.87068600E-01
4.14300000E-02	2.24206300E+01	2.79024045E-01
4.21900000E-02	2.16658400E+01	2.79908062E-01
4.29500000E-02	2.13743300E+01	2.65350071E-01
4.37100000E-02	2.05268800E+01	2.60937058E-01
4.44700000E-02	1.98738200E+01	2.60636492E-01
4.52300000E-02	1.96287800E+01	2.56280057E-01
4.59900000E-02	1.92007750E+01	2.54706506E-01
4.67500000E-02	1.83906200E+01	2.50014144E-01
4.75100000E-02	1.82367900E+01	2.41973126E-01
4.82700000E-02	1.80281900E+01	2.40622348E-01
4.90300000E-02	1.70892100E+01	2.44391796E-01
4.97900000E-02	1.68350600E+01	2.32761669E-01
5.05500000E-02	1.62679050E+01	2.30756719E-01
5.13100000E-02	1.62666900E+01	2.24055870E-01
5.20700000E-02	1.55181150E+01	2.24441301E-01
5.28300000E-02	1.53628100E+01	2.18896747E-01
5.35900000E-02	1.49336500E+01	2.15342999E-01
5.43500000E-02	1.43902600E+01	2.13988685E-01
5.51100000E-02	1.39196700E+01	2.09717115E-01
5.58700000E-02	1.38197800E+01	2.06407355E-01
5.66300000E-02	1.35631200E+01	2.06506365E-01
5.73900000E-02	1.28704750E+01	2.06089109E-01
5.81500000E-02	1.29852550E+01	1.99423621E-01
5.89100000E-02	1.24444150E+01	1.94207921E-01
5.96700000E-02	1.20681950E+01	1.96831683E-01
6.04300000E-02	1.22439800E+01	1.97111033E-01
6.11900000E-02	1.15601400E+01	1.92093352E-01
6.19500000E-02	1.12924850E+01	1.89268034E-01
6.27100000E-02	1.12407950E+01	1.87415134E-01
6.34700000E-02	1.08434550E+01	1.83712871E-01
6.42300000E-02	1.09713000E+01	1.86014851E-01
6.49900000E-02	1.06903200E+01	1.83698727E-01
6.57500000E-02	1.05069450E+01	1.80664781E-01
6.65100000E-02	1.03890950E+01	1.78932107E-01
6.72700000E-02	9.80625500E+00	1.77496464E-01
6.80300000E-02	9.78783500E+00	1.79823197E-01
6.87900000E-02	9.61840000E+00	1.74020509E-01
6.95500000E-02	9.38606500E+00	1.72507072E-01
7.03100000E-02	9.48429000E+00	1.74801980E-01
7.10700000E-02	9.15286000E+00	1.70551627E-01
7.18300000E-02	9.12515000E+00	1.65024752E-01
7.25900000E-02	8.78941000E+00	1.70703678E-01
7.33500000E-02	8.54014500E+00	1.65452617E-01
7.41200000E-02	8.12718000E+00	1.67492928E-01
7.48800000E-02	8.51490500E+00	1.63592645E-01
7.56400000E-02	8.00046500E+00	1.59971711E-01
7.64000000E-02	7.93509500E+00	1.65371287E-01
7.71600000E-02	7.88086500E+00	1.60873409E-01
7.79200000E-02	7.79016500E+00	1.57153465E-01
7.86800000E-02	7.65289500E+00	1.55785007E-01
7.94400000E-02	7.65730000E+00	1.53384017E-01
8.02000000E-02	7.32157500E+00	1.54692362E-01
8.09600000E-02	7.18629500E+00	1.54611033E-01
8.17200000E-02	6.96887000E+00	1.57747525E-01
8.24800000E-02	6.96899000E+00	1.53514851E-01
8.32400000E-02	6.92347500E+00	1.54621641E-01
8.40000000E-02	6.70928500E+00	1.57599010E-01
8.47600000E-02	6.65776000E+00	1.57142857E-01
8.55200000E-02	6.40432000E+00	1.55990099E-01
8.62800000E-02	6.32653500E+00	1.58574965E-01
8.70400000E-02	6.47359000E+00	1.56608911E-01
8.78000000E-02	6.47226000E+00	1.58030410E-01
8.85600000E-02	6.44111000E+00	1.54062942E-01
8.93200000E-02	6.32278000E+00	1.56955446E-01
9.00800000E-02	6.07492000E+00	1.53889675E-01
9.08400000E-02	5.97865500E+00	1.50357143E-01
9.16000000E-02	5.71199500E+00	1.57595474E-01
9.23600000E-02	5.77676000E+00	1.54487270E-01
9.31200000E-02	5.83335000E+00	1.59784300E-01
9.38800000E-02	5.55142000E+00	1.56736209E-01
9.46400000E-02	5.60054500E+00	1.54094767E-01
9.54000000E-02	5.54709000E+00	1.56287129E-01
9.61600000E-02	5.38649500E+00	1.53939180E-01
9.69200000E-02	5.03526000E+00	1.54529703E-01
9.76800000E-02	5.13609500E+00	1.52489392E-01
9.84400000E-02	5.09159000E+00	1.52160537E-01
9.92000000E-02	5.03413500E+00	1.52125177E-01
9.99600000E-02	5.02975000E+00	1.50381895E-01
1.00720000E-01	4.94696500E+00	1.52347949E-01
1.01480000E-01	4.78440500E+00	1.45272277E-01
1.02240000E-01	5.15037000E+00	1.44547383E-01
1.03000000E-01	5.03581500E+00	1.46202263E-01
1.03760000E-01	4.83510000E+00	1.48352192E-01
1.04520000E-01	4.71869000E+00	1.45993635E-01
1.05280000E-01	4.57195500E+00	1.46428571E-01
1.06040000E-01	4.77660000E+00	1.45933522E-01
1.06800000E-01	4.48512000E+00	1.42195898E-01
1.07560000E-01	4.52342500E+00	1.39794908E-01
1.08320000E-01	4.39583500E+00	1.40873409E-01
1.09080000E-01	4.42238000E+00	1.36011315E-01
1.09840000E-01	4.23258500E+00	1.37121641E-01
1.10600000E-01	4.30436500E+00	1.37298444E-01
1.11360000E-01	4.31584000E+00	1.34639321E-01
1.12120000E-01	4.26830000E+00	1.34144272E-01
1.12880000E-01	4.20907000E+00	1.33673975E-01
1.13640000E-01	4.04928500E+00	1.30251061E-01
1.14400000E-01	4.11730000E+00	1.30162659E-01
1.15160000E-01	3.96094000E+00	1.29922207E-01
1.15920000E-01	4.07504500E+00	1.30265205E-01
1.16680000E-01	3.83387000E+00	1.29657001E-01
1.17440000E-01	3.78505000E+00	1.27524752E-01
1.18200000E-01	3.77010000E+00	1.26973126E-01
1.18960000E-01	3.77439000E+00	1.27227723E-01
1.19720000E-01	3.69743500E+00	1.26923621E-01
1.20480000E-01	3.49529500E+00	1.25045969E-01
1.21240000E-01	3.67330500E+00	1.23666902E-01
1.22000000E-01	3.60488500E+00	1.21417963E-01
1.22760000E-01	3.72473500E+00	1.22867751E-01
1.23520000E-01	3.70009000E+00	1.23797737E-01
1.24280000E-01	3.70488500E+00	1.21219943E-01
1.25040000E-01	3.45696000E+00	1.19918670E-01
1.25800000E-01	3.46721500E+00	1.17857143E-01
1.26560000E-01	3.51843500E+00	1.20141443E-01
1.27320000E-01	3.54812500E+00	1.18748232E-01
1.28080000E-01	3.57705500E+00	1.19147808E-01
1.28840000E-01	3.48793000E+00	1.17372702E-01
1.29600000E-01	3.18996000E+00	1.16976662E-01
1.30360000E-01	3.22921000E+00	1.16601839E-01
1.31120000E-01	3.34717500E+00	1.15979491E-01
1.31880000E-01	3.34191500E+00	1.13702263E-01
1.32640000E-01	3.19323000E+00	1.13666902E-01
1.33400000E-01	3.06074500E+00	1.12528289E-01
1.34160000E-01	3.27186000E+00	1.11311881E-01
1.34920000E-01	3.16230000E+00	1.13571429E-01
1.35680000E-01	3.03677000E+00	1.11184583E-01
1.36440000E-01	2.85894000E+00	1.11623055E-01
1.37200000E-01	2.97643500E+00	1.11725601E-01
1.37960000E-01	3.03478000E+00	1.10470297E-01
1.38730000E-01	3.06472500E+00	1.08949788E-01
1.39490000E-01	2.95683500E+00	1.09101839E-01
1.40250000E-01	2.98214500E+00	1.08967468E-01
1.41010000E-01	2.72070500E+00	1.09179632E-01
1.41770000E-01	2.80634500E+00	1.08574965E-01
1.42530000E-01	2.64770500E+00	1.07471711E-01
1.43290000E-01	2.71650000E+00	1.07245403E-01
1.44050000E-01	2.67713000E+00	1.08628006E-01
1.44810000E-01	2.73180000E+00	1.06248232E-01
1.45570000E-01	2.73916000E+00	1.05724894E-01
1.46330000E-01	2.77458000E+00	1.06845827E-01
1.47090000E-01	2.76141000E+00	1.06467468E-01
1.47850000E-01	2.41715000E+00	1.04296322E-01
1.48610000E-01	2.64704000E+00	1.06255304E-01
1.49370000E-01	2.52526000E+00	1.06796322E-01
1.50130000E-01	2.51073500E+00	1.02729844E-01
1.50890000E-01	2.85218500E+00	1.03949788E-01
1.51650000E-01	2.64111000E+00	1.03086987E-01
1.52410000E-01	2.50863500E+00	1.01714993E-01
1.53170000E-01	2.61304000E+00	1.03189533E-01
1.53930000E-01	2.55907500E+00	1.02850071E-01
1.54690000E-01	2.40011500E+00	1.01382603E-01
1.55450000E-01	2.51660500E+00	1.01601839E-01
1.56210000E-01	2.39855000E+00	1.01944837E-01
1.56970000E-01	2.50223000E+00	9.88578501E-02
1.57730000E-01	2.36769000E+00	9.93210750E-02
1.58490000E-01	2.32865000E+00	1.00590523E-01
1.59250000E-01	2.34394000E+00	9.90700141E-02
1.60010000E-01	2.26078000E+00	9.89886846E-02
1.60770000E-01	2.31568500E+00	9.96039604E-02
1.61530000E-01	2.29844000E+00	9.78429986E-02
1.62290000E-01	2.35107000E+00	9.73656294E-02
1.63050000E-01	2.24854500E+00	9.71852900E-02
1.63810000E-01	2.32863500E+00	9.73974540E-02
1.64570000E-01	2.17436000E+00	9.73231966E-02
1.65330000E-01	2.27054000E+00	9.62517680E-02
1.66090000E-01	2.32629500E+00	9.58840170E-02
1.66850000E-01	2.04821000E+00	9.47913720E-02
1.67610000E-01	2.29358000E+00	9.61916549E-02
1.68370000E-01	2.05206500E+00	9.42043847E-02
1.69130000E-01	2.11982500E+00	9.48055163E-02
1.69890000E-01	2.14858500E+00	9.49646393E-02
1.70650000E-01	2.13279500E+00	9.55834512E-02
1.71410000E-01	2.14927500E+00	9.55940594E-02
1.72170000E-01	2.16146500E+00	9.52722772E-02
1.72930000E-01	1.93693500E+00	9.79384724E-02
1.73690000E-01	1.77673500E+00	9.68953324E-02
1.74450000E-01	2.05315500E+00	9.72418670E-02
1.75210000E-01	2.12422000E+00	9.61138614E-02
1.75970000E-01	1.96989000E+00	9.77722772E-02
1.76730000E-01	2.11011000E+00	9.81541726E-02
1.77490000E-01	1.89543500E+00	9.52793494E-02
1.78250000E-01	2.05014500E+00	9.80127298E-02
1.79010000E-01	1.87056500E+00	9.73196605E-02
1.79770000E-01	2.08014000E+00	9.85643564E-02
1.80530000E-01	1.94244500E+00	9.83663366E-02
1.81290000E-01	1.82212000E+00	9.99434229E-02
1.82050000E-01	1.81326000E+00	9.97312588E-02
1.82810000E-01	1.80623000E+00	1.00007072E-01
1.83570000E-01	1.80127000E+00	1.00240453E-01
1.84330000E-01	2.02239500E+00	1.02096888E-01
1.85090000E-01	1.90819000E+00	1.02789958E-01
1.85850000E-01	2.01875500E+00	1.01078501E-01
1.86610000E-01	1.75168000E+00	1.02613154E-01
1.87370000E-01	1.70916000E+00	1.03528996E-01
1.88130000E-01	1.84109500E+00	1.02379774E-01
1.88890000E-01	1.69602000E+00	1.02765205E-01
1.89650000E-01	1.76547000E+00	1.02945545E-01
1.90410000E-01	1.71131500E+00	1.02860679E-01
1.91170000E-01	1.86324000E+00	1.05162659E-01
1.91930000E-01	1.88356500E+00	1.01859972E-01
1.92690000E-01	1.71947000E+00	1.04451909E-01
1.93450000E-01	1.83400000E+00	1.03132956E-01
1.94210000E-01	1.75076000E+00	1.03090523E-01
1.94970000E-01	1.77649000E+00	1.01955446E-01
1.95730000E-01	1.61825500E+00	1.04561528E-01
1.96490000E-01	1.72190000E+00	1.04423621E-01
1.97250000E-01	1.78188500E+00	1.04900990E-01
1.98010000E-01	1.59305500E+00	1.03122348E-01
1.98770000E-01	1.62996000E+00	1.04671146E-01
1.99530000E-01	1.69640500E+00	1.04214993E-01
2.00290000E-01	1.57336500E+00	1.04384724E-01
2.01050000E-01	1.64638500E+00	1.06067893E-01
2.01810000E-01	1.66684500E+00	1.04915134E-01
2.02570000E-01	1.62485000E+00	1.04614569E-01
2.03330000E-01	1.55693500E+00	1.04685290E-01
2.04090000E-01	1.45159000E+00	1.05120226E-01
2.04850000E-01	1.57593000E+00	1.05495050E-01
2.05610000E-01	1.52555500E+00	1.05240453E-01
2.06370000E-01	1.51499000E+00	1.05307638E-01
2.07130000E-01	1.76369000E+00	1.03999293E-01
2.07890000E-01	1.33057500E+00	1.03854314E-01
2.08650000E-01	1.68097500E+00	1.03429986E-01
2.09410000E-01	1.37855500E+00	1.04154880E-01
2.10170000E-01	1.54981500E+00	1.06181047E-01
2.10930000E-01	1.48760500E+00	1.04543847E-01
2.11690000E-01	1.57456000E+00	1.05491513E-01
2.12450000E-01	1.40554500E+00	1.06227016E-01
2.13210000E-01	1.51449000E+00	1.04321075E-01
2.13970000E-01	1.47516500E+00	1.05449081E-01
2.14730000E-01	1.54721000E+00	1.03850778E-01
2.15490000E-01	1.65647500E+00	1.06007779E-01
2.16250000E-01	1.40056500E+00	1.04349364E-01
2.17010000E-01	1.38288000E+00	1.04628713E-01
2.17770000E-01	1.52990000E+00	1.02637907E-01
2.18530000E-01	1.24718000E+00	1.03818953E-01
2.19290000E-01	1.31216000E+00	1.04006365E-01
2.20050000E-01	1.41180500E+00	1.04547383E-01
2.20810000E-01	1.35467500E+00	1.03355728E-01
2.21570000E-01	1.62964000E+00	1.03161245E-01
2.22330000E-01	1.51948500E+00	1.04119519E-01
2.23090000E-01	1.44476000E+00	1.02362093E-01
2.23850000E-01	1.26814000E+00	1.02372702E-01
2.24610000E-01	1.31389000E+00	1.02040311E-01
2.25370000E-01	1.41849000E+00	1.01615983E-01
2.26130000E-01	1.38789500E+00	1.01036068E-01
2.26890000E-01	1.39004000E+00	1.01545262E-01
2.27650000E-01	1.21888500E+00	9.99009901E-02
2.28410000E-01	1.38181000E+00	1.01343706E-01
2.29170000E-01	1.31152500E+00	9.93953324E-02
2.29930000E-01	1.44800000E+00	1.00413720E-01
2.30690000E-01	1.25080000E+00	9.87694484E-02
2.31450000E-01	1.27871000E+00	9.76060820E-02
2.32210000E-01	1.37403500E+00	9.77015559E-02
2.32970000E-01	1.20459000E+00	9.67326733E-02
2.33730000E-01	1.15746000E+00	9.55728430E-02
2.34490000E-01	1.25405500E+00	9.51874116E-02
2.35250000E-01	1.28508000E+00	9.48762376E-02
2.36010000E-01	1.23608000E+00	9.59582744E-02
2.36770000E-01	1.45388500E+00	9.44660537E-02
2.37530000E-01	1.17028500E+00	9.41159830E-02
2.38290000E-01	1.17122000E+00	9.49328147E-02
2.39050000E-01	1.25685000E+00	9.39391796E-02
2.39810000E-01	1.23596000E+00	9.44342291E-02
2.40570000E-01	1.30978500E+00	9.35572843E-02
2.41330000E-01	1.06253000E+00	9.32956153E-02
2.42090000E-01	1.35157000E+00	9.22312588E-02
2.42850000E-01	1.21323000E+00	9.30551627E-02
2.43610000E-01	1.15611500E+00	9.14356436E-02
2.44370000E-01	1.20811000E+00	9.33486563E-02
2.45130000E-01	1.12269000E+00	9.17715700E-02
2.45890000E-01	1.29784000E+00	9.27687412E-02
2.46650000E-01	1.26581500E+00	9.25035361E-02
2.47410000E-01	1.11072000E+00	9.14497878E-02
2.48170000E-01	1.14720000E+00	9.16937765E-02
2.48930000E-01	1.28072000E+00	9.04066478E-02
2.49690000E-01	1.13041500E+00	8.86810467E-02
2.50450000E-01	1.03932000E+00	8.91159830E-02
2.51210000E-01	1.08221000E+00	8.96994342E-02
2.51970000E-01	1.28356000E+00	8.84794908E-02
2.52730000E-01	1.12922500E+00	8.86987270E-02
2.53490000E-01	1.03102000E+00	8.83486563E-02
2.54250000E-01	1.13066000E+00	8.87093352E-02
2.55010000E-01	1.18299500E+00	8.78500707E-02
2.55770000E-01	1.09842000E+00	8.68847242E-02
2.56530000E-01	1.04160500E+00	8.65134371E-02
2.57290000E-01	9.50875000E-01	8.62694484E-02
2.58050000E-01	1.14998000E+00	8.65028289E-02
2.58810000E-01	1.04291500E+00	8.61669024E-02
2.59570000E-01	1.07589000E+00	8.46251768E-02
2.60330000E-01	1.21941500E+00	8.54773692E-02
2.61090000E-01	1.25907500E+00	8.58132956E-02
2.61850000E-01	9.83490000E-01	8.60678925E-02
2.62610000E-01	1.00109500E+00	8.60113154E-02
2.63370000E-01	9.05480000E-01	8.52086280E-02
2.64130000E-01	1.20114000E+00	8.35537482E-02
2.64890000E-01	1.00119000E+00	8.42644979E-02
2.65650000E-01	9.39035000E-01	8.45261669E-02
2.66410000E-01	1.00916500E+00	8.46181047E-02
2.67170000E-01	1.00322000E+00	8.46216407E-02
2.67930000E-01	9.47180000E-01	8.35183876E-02
2.68690000E-01	1.07401500E+00	8.21499293E-02
2.69450000E-01	9.58140000E-01	8.20756719E-02
2.70210000E-01	1.08598000E+00	8.27475248E-02
2.70970000E-01	1.10131000E+00	8.35891089E-02
2.71720000E-01	1.02445500E+00	8.25388967E-02
2.72480000E-01	1.08007000E+00	8.30657709E-02
2.73240000E-01	9.68775000E-01	8.23550212E-02
2.74000000E-01	1.06821500E+00	8.24575672E-02
2.74760000E-01	1.08455500E+00	8.14214993E-02
2.75520000E-01	1.02286000E+00	8.16195191E-02
2.76280000E-01	1.15207000E+00	8.14886846E-02
2.77040000E-01	9.84965000E-01	8.17715700E-02
2.77800000E-01	9.95635000E-01	8.14321075E-02
2.78560000E-01	1.00684500E+00	8.07637907E-02
2.79320000E-01	9.24450000E-01	8.06294201E-02
2.80080000E-01	8.44460000E-01	8.00565771E-02
2.80840000E-01	1.03363500E+00	8.03111740E-02
2.81600000E-01	8.14715000E-01	7.99752475E-02
2.82360000E-01	9.40900000E-01	8.05021216E-02
2.83120000E-01	8.87340000E-01	7.97701556E-02
2.83880000E-01	9.44465000E-01	7.92220651E-02
2.84640000E-01	9.54610000E-01	7.89992928E-02
2.85400000E-01	1.02023500E+00	7.89886846E-02
2.86160000E-01	9.03245000E-01	7.97772277E-02
2.86920000E-01	9.60915000E-01	7.99257426E-02
2.87680000E-01	9.55110000E-01	7.92291372E-02
2.88440000E-01	9.20690000E-01	7.94519095E-02
2.89200000E-01	8.76895000E-01	7.93670438E-02
2.89960000E-01	8.98240000E-01	7.93387553E-02
2.90720000E-01	6.90680000E-01	7.99752475E-02
2.91480000E-01	8.69670000E-01	7.93705799E-02
2.92240000E-01	9.29370000E-01	7.93246110E-02
2.93000000E-01	9.90595000E-01	8.07637907E-02
2.93760000E-01	9.12880000E-01	8.05410184E-02
2.94520000E-01	7.73955000E-01	7.97524752E-02
2.95280000E-01	9.80780000E-01	7.97701556E-02
2.96040000E-01	8.77725000E-01	7.90487977E-02
2.96800000E-01	8.96220000E-01	8.01555870E-02
2.97560000E-01	8.67190000E-01	7.98479491E-02
2.98320000E-01	8.45400000E-01	8.00212164E-02
2.99080000E-01	8.60605000E-01	7.99752475E-02
2.99840000E-01	8.41465000E-01	7.95721358E-02
3.00600000E-01	8.01490000E-01	7.95544554E-02
3.01360000E-01	7.58645000E-01	7.88330976E-02
3.02120000E-01	8.66925000E-01	8.00459689E-02
3.02880000E-01	9.21705000E-01	7.82319661E-02
3.03640000E-01	7.51760000E-01	7.95509194E-02
3.04400000E-01	8.30330000E-01	7.85997171E-02
3.05160000E-01	8.78565000E-01	7.77086280E-02
3.05920000E-01	9.18750000E-01	7.76732673E-02
3.06680000E-01	8.34730000E-01	7.83910891E-02
3.07440000E-01	8.19970000E-01	7.84264498E-02
3.08200000E-01	8.68555000E-01	7.68882603E-02
3.08960000E-01	8.71910000E-01	7.67751061E-02
3.09720000E-01	9.07460000E-01	7.80198020E-02
3.10480000E-01	7.76785000E-01	7.81930693E-02
3.11240000E-01	7.54855000E-01	7.99929279E-02
3.12000000E-01	8.23180000E-01	8.10113154E-02
3.12760000E-01	8.57315000E-01	8.15770863E-02
3.13520000E-01	8.21250000E-01	8.24434229E-02
3.14280000E-01	7.74745000E-01	8.14497878E-02
3.15040000E-01	7.36950000E-01	8.21746818E-02
3.15800000E-01	7.81170000E-01	8.20297030E-02
3.16560000E-01	8.65310000E-01	8.25601132E-02
3.17320000E-01	7.17630000E-01	8.42715700E-02
3.18080000E-01	8.61380000E-01	8.39250354E-02
3.18830000E-01	7.54795000E-01	8.47029703E-02
3.19590000E-01	7.63885000E-01	8.58380481E-02
3.20350000E-01	6.93645000E-01	8.52828854E-02
3.21110000E-01	7.04795000E-01	8.33062235E-02
3.21870000E-01	7.95285000E-01	8.42786421E-02
3.22630000E-01	7.11220000E-01	8.84794908E-02
3.23390000E-01	6.93325000E-01	8.43599717E-02
3.24150000E-01	6.97750000E-01	8.35537482E-02
3.24910000E-01	8.42575000E-01	8.43741160E-02
3.25670000E-01	8.35110000E-01	8.34900990E-02
3.26430000E-01	6.30365000E-01	8.42079208E-02
3.27190000E-01	7.17725000E-01	8.47065064E-02
3.27950000E-01	7.51725000E-01	8.47949081E-02
3.28710000E-01	7.65245000E-01	8.56082037E-02
3.29470000E-01	6.93685000E-01	8.50954738E-02
3.30230000E-01	7.53090000E-01	8.59582744E-02
3.30990000E-01	7.28595000E-01	8.51131542E-02
3.31750000E-01	7.08735000E-01	8.57072136E-02
3.32510000E-01	7.04895000E-01	8.56612447E-02
3.33270000E-01	7.78610000E-01	8.71039604E-02
3.34030000E-01	9.02015000E-01	8.60396040E-02
3.34790000E-01	7.03390000E-01	8.46852900E-02
3.35550000E-01	5.96915000E-01	8.60502122E-02
3.36310000E-01	7.45765000E-01	8.55233380E-02
3.37070000E-01	8.27400000E-01	8.61386139E-02
3.37830000E-01	7.15025000E-01	8.64038190E-02
3.38590000E-01	7.13290000E-01	8.70650636E-02
3.39350000E-01	7.95110000E-01	8.74328147E-02
3.40110000E-01	6.71090000E-01	8.68705799E-02
3.40870000E-01	6.58240000E-01	8.64391796E-02
3.41630000E-01	7.71535000E-01	8.65134371E-02
3.42390000E-01	7.90655000E-01	8.68635078E-02
3.43150000E-01	5.92585000E-01	8.58804809E-02
3.43910000E-01	6.58055000E-01	8.71958982E-02
3.44670000E-01	7.91790000E-01	8.71039604E-02
3.45430000E-01	7.38845000E-01	8.64886846E-02
3.46190000E-01	7.16810000E-01	8.68635078E-02
3.46950000E-01	7.41330000E-01	8.81435644E-02
3.47710000E-01	7.21385000E-01	8.84052334E-02
3.48470000E-01	6.14520000E-01	8.71357850E-02
3.49220000E-01	6.52210000E-01	8.72949081E-02
3.49980000E-01	6.74570000E-01	8.81506365E-02
3.50740000E-01	5.56765000E-01	8.94731259E-02
3.51500000E-01	5.91620000E-01	8.75919378E-02
3.52260000E-01	6.50465000E-01	8.85360679E-02
3.53020000E-01	6.55130000E-01	8.70544554E-02
3.53780000E-01	6.76150000E-01	8.57284300E-02
3.54540000E-01	6.80565000E-01	8.43210750E-02
3.55300000E-01	6.12145000E-01	8.32708628E-02
3.56060000E-01	6.96425000E-01	8.23833098E-02
3.56820000E-01	5.79395000E-01	8.31258840E-02
3.57580000E-01	6.11790000E-01	8.34653465E-02
3.58340000E-01	6.33245000E-01	8.35289958E-02
3.59100000E-01	5.67700000E-01	8.48727016E-02
3.59860000E-01	5.52185000E-01	8.48762376E-02
3.60620000E-01	5.81070000E-01	8.48055163E-02
3.61380000E-01	5.43245000E-01	8.40487977E-02
3.62140000E-01	5.17125000E-01	8.36633663E-02
3.62900000E-01	5.87655000E-01	8.49504950E-02
3.63660000E-01	6.82830000E-01	8.47418670E-02
3.64420000E-01	6.03095000E-01	8.48196605E-02
3.65180000E-01	7.37030000E-01	8.53147100E-02
3.65940000E-01	5.79595000E-01	8.58734088E-02
3.66700000E-01	7.13700000E-01	8.56329562E-02
3.67460000E-01	5.36270000E-01	8.59724187E-02
3.68220000E-01	6.10705000E-01	8.89957567E-02
3.68980000E-01	7.37690000E-01	8.90983027E-02
3.69740000E-01	7.41620000E-01	8.94766620E-02
3.70500000E-01	5.18795000E-01	8.95933522E-02
3.71260000E-01	5.88870000E-01	9.02758133E-02
3.72020000E-01	5.12255000E-01	8.97171146E-02
3.72770000E-01	5.32400000E-01	9.01237624E-02
3.73530000E-01	6.31035000E-01	8.95509194E-02
3.74290000E-01	6.38270000E-01	9.16654880E-02
3.75050000E-01	6.34150000E-01	9.12835926E-02
3.75810000E-01	6.12670000E-01	9.14851485E-02
3.76570000E-01	7.09960000E-01	9.27404526E-02
3.77330000E-01	6.64845000E-01	9.27015559E-02
3.78090000E-01	6.32175000E-01	9.40311174E-02
3.78850000E-01	5.55830000E-01	9.44059406E-02
3.79610000E-01	6.38705000E-01	9.41548798E-02
3.80370000E-01	7.41995000E-01	9.58415842E-02
3.81130000E-01	6.11825000E-01	9.63224894E-02
3.81890000E-01	5.26910000E-01	9.62305516E-02
3.82650000E-01	5.24605000E-01	9.75176803E-02
3.83410000E-01	4.49235000E-01	9.65381895E-02
3.84170000E-01	6.16540000E-01	9.96676096E-02
3.84930000E-01	6.35470000E-01	9.94059406E-02
3.85690000E-01	5.26235000E-01	9.95226308E-02
3.86450000E-01	6.24405000E-01	1.00353607E-01
3.87210000E-01	6.23940000E-01	1.01315417E-01
3.87970000E-01	7.29530000E-01	1.01555870E-01
3.88730000E-01	5.44640000E-01	1.01028996E-01
3.89490000E-01	6.39200000E-01	1.01131542E-01
3.90250000E-01	5.60085000E-01	1.04611033E-01
3.91010000E-01	6.95105000E-01	1.03921499E-01
3.91770000E-01	4.72160000E-01	1.04968175E-01
3.92520000E-01	4.56540000E-01	1.05286421E-01
3.93280000E-01	6.19880000E-01	1.07383310E-01
3.94040000E-01	4.86575000E-01	1.32344413E-01
3.94800000E-01	4.61540000E-01	1.05579915E-01
3.95560000E-01	5.17120000E-01	1.08606789E-01
3.96320000E-01	5.21510000E-01	1.07892504E-01
3.97080000E-01	5.46890000E-01	1.08652758E-01
3.97840000E-01	5.66150000E-01	1.09423621E-01
3.98600000E-01	5.01875000E-01	1.11389675E-01
3.99360000E-01	5.09155000E-01	1.12128713E-01
4.00120000E-01	6.06190000E-01	1.14480198E-01
4.00880000E-01	5.72695000E-01	1.13613861E-01
4.01640000E-01	4.78675000E-01	1.13758840E-01
4.02400000E-01	4.98770000E-01	1.16255304E-01
4.03160000E-01	5.87765000E-01	1.16223479E-01
4.03920000E-01	4.91145000E-01	1.15258133E-01
4.04680000E-01	5.02450000E-01	1.15852192E-01
4.05440000E-01	5.95520000E-01	1.15385431E-01
4.06200000E-01	5.75320000E-01	1.19207921E-01
4.06960000E-01	6.33165000E-01	1.19126591E-01
4.07720000E-01	3.82440000E-01	1.19869165E-01
4.08480000E-01	4.56550000E-01	1.19738331E-01
4.09240000E-01	6.95520000E-01	1.18702263E-01
4.09990000E-01	5.36780000E-01	1.19695898E-01
4.10750000E-01	4.20530000E-01	1.21202263E-01
4.11510000E-01	6.40130000E-01	1.21067893E-01
4.12270000E-01	5.16935000E-01	1.19236209E-01
4.13030000E-01	6.21855000E-01	1.18843706E-01
4.13790000E-01	6.32000000E-01	1.22277228E-01
4.14550000E-01	5.80955000E-01	1.20852192E-01
4.15310000E-01	6.11640000E-01	1.22121641E-01
4.16070000E-01	6.17330000E-01	1.23235502E-01
4.16830000E-01	6.80810000E-01	1.25056577E-01
4.17590000E-01	5.70900000E-01	1.24840877E-01
4.18350000E-01	5.36860000E-01	1.24932815E-01
4.19110000E-01	5.59775000E-01	1.23744696E-01
4.19870000E-01	3.88850000E-01	1.26004243E-01
4.20630000E-01	6.75345000E-01	1.29494342E-01
4.21390000E-01	4.87435000E-01	1.28811881E-01
4.22150000E-01	3.37120000E-01	1.28550212E-01
4.22910000E-01	5.72270000E-01	1.30060113E-01
4.23670000E-01	5.55825000E-01	1.31506365E-01
4.24430000E-01	5.51865000E-01	1.35297030E-01
4.25190000E-01	6.16070000E-01	1.33348656E-01
4.25940000E-01	2.04915000E-01	1.40067185E-01
4.26700000E-01	3.75960000E-01	1.36025460E-01
4.27460000E-01	5.08605000E-01	1.38055163E-01
4.28220000E-01	5.36655000E-01	1.37556577E-01
4.28980000E-01	4.31400000E-01	1.41651344E-01
4.29740000E-01	6.10410000E-01	1.42963225E-01
4.30500000E-01	6.20115000E-01	1.43398161E-01
4.31260000E-01	4.36715000E-01	1.41513437E-01
4.32020000E-01	6.57535000E-01	1.48840170E-01
4.32780000E-01	4.05835000E-01	1.50749646E-01
4.33540000E-01	5.99165000E-01	1.53391089E-01
4.34300000E-01	4.55980000E-01	1.51124470E-01
4.35060000E-01	3.50655000E-01	1.51867044E-01
