## Supplementary material for "Disordered proteins interact with the chemical environment to tune their protective function during drying": File S1: 10T - 8.csv

Q	I(Q)	Error
1.10200000E-02	6.80283800E+01	6.17258769E+01
1.17800000E-02	7.02135600E+01	3.91875141E+01
1.25400000E-02	6.88779800E+01	2.27065806E+01
1.33000000E-02	6.39503000E+01	1.06808911E+01
1.40600000E-02	6.56207150E+01	6.70401697E+00
1.48200000E-02	6.39436900E+01	3.90446605E+00
1.55800000E-02	6.13507250E+01	3.27315064E+00
1.63400000E-02	6.05313400E+01	2.16777228E+00
1.71000000E-02	5.98351250E+01	1.79547737E+00
1.78600000E-02	5.88534550E+01	1.51864215E+00
1.86200000E-02	5.64444550E+01	1.12555870E+00
1.93800000E-02	5.47435750E+01	1.00766266E+00
2.01400000E-02	5.48531200E+01	8.19823197E-01
2.09000000E-02	5.35270500E+01	7.93235502E-01
2.16600000E-02	5.09796200E+01	7.26665488E-01
2.24200000E-02	5.10758350E+01	6.79734795E-01
2.31800000E-02	4.81018700E+01	5.82627298E-01
2.39500000E-02	4.75488550E+01	5.77503536E-01
2.47100000E-02	4.68060200E+01	5.33571429E-01
2.54700000E-02	4.47560300E+01	4.93712871E-01
2.62300000E-02	4.39731300E+01	4.80449081E-01
2.69900000E-02	4.16016750E+01	4.46389675E-01
2.77500000E-02	4.16827200E+01	4.28182461E-01
2.85100000E-02	4.00115300E+01	4.20222772E-01
2.92700000E-02	3.92940200E+01	3.99727723E-01
3.00300000E-02	3.83453350E+01	4.15604668E-01
3.07900000E-02	3.73336950E+01	4.05162659E-01
3.15500000E-02	3.63700000E+01	3.75487977E-01
3.23100000E-02	3.50902150E+01	3.61714993E-01
3.30700000E-02	3.41537850E+01	3.61212871E-01
3.38300000E-02	3.34388900E+01	3.68175389E-01
3.45900000E-02	3.22884150E+01	3.47864215E-01
3.53500000E-02	3.12078350E+01	3.43207214E-01
3.61100000E-02	3.02745450E+01	3.23942716E-01
3.68700000E-02	2.93144650E+01	3.20802687E-01
3.76300000E-02	2.84123450E+01	3.18373409E-01
3.83900000E-02	2.82942900E+01	3.10898161E-01
3.91500000E-02	2.76332600E+01	3.07312588E-01
3.99100000E-02	2.62396150E+01	3.10986563E-01
4.06700000E-02	2.58762450E+01	2.88567893E-01
4.14300000E-02	2.47281500E+01	2.90693069E-01
4.21900000E-02	2.38838600E+01	2.85028289E-01
4.29500000E-02	2.30132450E+01	2.74738331E-01
4.37100000E-02	2.34176600E+01	2.67984441E-01
4.44700000E-02	2.24240700E+01	2.60625884E-01
4.52300000E-02	2.19593200E+01	2.64943423E-01
4.59900000E-02	2.13627850E+01	2.59515559E-01
4.67500000E-02	2.10433450E+01	2.54140736E-01
4.75100000E-02	2.01303000E+01	2.42114569E-01
4.82700000E-02	1.97629300E+01	2.42906648E-01
4.90300000E-02	1.92044000E+01	2.44657001E-01
4.97900000E-02	1.90288200E+01	2.31255304E-01
5.05500000E-02	1.83527550E+01	2.35495050E-01
5.13100000E-02	1.83108300E+01	2.31456860E-01
5.20700000E-02	1.72811550E+01	2.28140028E-01
5.28300000E-02	1.67621000E+01	2.20279349E-01
5.35900000E-02	1.68021850E+01	2.20558699E-01
5.43500000E-02	1.62228300E+01	2.20548091E-01
5.51100000E-02	1.56368000E+01	2.19158416E-01
5.58700000E-02	1.56963250E+01	2.13033946E-01
5.66300000E-02	1.50347300E+01	2.10445545E-01
5.73900000E-02	1.46025050E+01	2.08737624E-01
5.81500000E-02	1.45291150E+01	2.04961103E-01
5.89100000E-02	1.41252800E+01	2.03210750E-01
5.96700000E-02	1.38852050E+01	2.01032532E-01
6.04300000E-02	1.38250500E+01	1.97089816E-01
6.11900000E-02	1.33693000E+01	1.92687412E-01
6.19500000E-02	1.26232850E+01	1.92422207E-01
6.27100000E-02	1.29143200E+01	1.92111033E-01
6.34700000E-02	1.23884650E+01	1.89345827E-01
6.42300000E-02	1.20276400E+01	1.91771570E-01
6.49900000E-02	1.17726250E+01	1.85629420E-01
6.57500000E-02	1.17271100E+01	1.87284300E-01
6.65100000E-02	1.16037100E+01	1.80813296E-01
6.72700000E-02	1.16701950E+01	1.81159830E-01
6.80300000E-02	1.07834100E+01	1.82888967E-01
6.87900000E-02	1.08012400E+01	1.77860679E-01
6.95500000E-02	1.03472450E+01	1.73963932E-01
7.03100000E-02	1.05251600E+01	1.74416549E-01
7.10700000E-02	9.97917500E+00	1.74529703E-01
7.18300000E-02	9.94092000E+00	1.70922914E-01
7.25900000E-02	1.00144000E+01	1.71039604E-01
7.33500000E-02	9.65040500E+00	1.71311881E-01
7.41200000E-02	9.28223000E+00	1.65922914E-01
7.48800000E-02	9.12610500E+00	1.63818953E-01
7.56400000E-02	8.98397500E+00	1.64660537E-01
7.64000000E-02	8.89025500E+00	1.62121641E-01
7.71600000E-02	8.83591500E+00	1.62712164E-01
7.79200000E-02	8.77758000E+00	1.60031825E-01
7.86800000E-02	8.61678500E+00	1.60579915E-01
7.94400000E-02	8.69148000E+00	1.56057284E-01
8.02000000E-02	8.63604000E+00	1.58589109E-01
8.09600000E-02	8.29176500E+00	1.59395332E-01
8.17200000E-02	7.95671000E+00	1.56941301E-01
8.24800000E-02	7.89024000E+00	1.54264498E-01
8.32400000E-02	7.85216000E+00	1.56534653E-01
8.40000000E-02	7.44178500E+00	1.57729844E-01
8.47600000E-02	7.76881500E+00	1.60396040E-01
8.55200000E-02	7.42189000E+00	1.59763083E-01
8.62800000E-02	7.05590500E+00	1.55809760E-01
8.70400000E-02	7.20153000E+00	1.60286421E-01
8.78000000E-02	7.23676500E+00	1.58620934E-01
8.85600000E-02	7.08320000E+00	1.52524752E-01
8.93200000E-02	6.97368000E+00	1.56658416E-01
9.00800000E-02	6.74076000E+00	1.54550919E-01
9.08400000E-02	6.76920500E+00	1.55951202E-01
9.16000000E-02	6.58285500E+00	1.58217822E-01
9.23600000E-02	6.17669000E+00	1.58376945E-01
9.31200000E-02	6.32971500E+00	1.58599717E-01
9.38800000E-02	6.25131500E+00	1.62273692E-01
9.46400000E-02	6.29714500E+00	1.58518388E-01
9.54000000E-02	6.08529000E+00	1.56357850E-01
9.61600000E-02	5.98464500E+00	1.54536775E-01
9.69200000E-02	5.73416000E+00	1.52471711E-01
9.76800000E-02	6.12081000E+00	1.53316832E-01
9.84400000E-02	5.98073500E+00	1.53783593E-01
9.92000000E-02	5.69402500E+00	1.53419378E-01
9.99600000E-02	5.51318500E+00	1.51145686E-01
1.00720000E-01	5.52382500E+00	1.52188826E-01
1.01480000E-01	5.60570000E+00	1.47135785E-01
1.02240000E-01	5.32430000E+00	1.45830976E-01
1.03000000E-01	5.62587500E+00	1.46485149E-01
1.03760000E-01	5.18027000E+00	1.48946252E-01
1.04520000E-01	5.23582000E+00	1.47026167E-01
1.05280000E-01	5.22419000E+00	1.45961810E-01
1.06040000E-01	5.11729000E+00	1.46835219E-01
1.06800000E-01	5.03903000E+00	1.44409477E-01
1.07560000E-01	5.23515500E+00	1.42634371E-01
1.08320000E-01	5.03071000E+00	1.40615276E-01
1.09080000E-01	4.81428000E+00	1.38246110E-01
1.09840000E-01	4.84544500E+00	1.38454738E-01
1.10600000E-01	4.63079000E+00	1.36425035E-01
1.11360000E-01	4.71006000E+00	1.35537482E-01
1.12120000E-01	4.68066000E+00	1.35152051E-01
1.12880000E-01	4.53047000E+00	1.33295615E-01
1.13640000E-01	4.35214500E+00	1.32103960E-01
1.14400000E-01	4.75209500E+00	1.32761669E-01
1.15160000E-01	4.70610500E+00	1.33217822E-01
1.15920000E-01	4.43314500E+00	1.28486563E-01
1.16680000E-01	4.49850000E+00	1.28553748E-01
1.17440000E-01	4.38144500E+00	1.29794908E-01
1.18200000E-01	4.34391500E+00	1.27680339E-01
1.18960000E-01	4.23602500E+00	1.28182461E-01
1.19720000E-01	4.01776000E+00	1.27797030E-01
1.20480000E-01	4.25247000E+00	1.26799859E-01
1.21240000E-01	3.96021000E+00	1.27478784E-01
1.22000000E-01	4.25282500E+00	1.23253182E-01
1.22760000E-01	3.93721500E+00	1.22987977E-01
1.23520000E-01	3.93457000E+00	1.23189533E-01
1.24280000E-01	3.78593500E+00	1.22705092E-01
1.25040000E-01	3.91204000E+00	1.22298444E-01
1.25800000E-01	4.04876500E+00	1.21237624E-01
1.26560000E-01	3.80801500E+00	1.20470297E-01
1.27320000E-01	3.80734500E+00	1.19932815E-01
1.28080000E-01	3.81707500E+00	1.19777228E-01
1.28840000E-01	3.89423000E+00	1.17881895E-01
1.29600000E-01	3.79694000E+00	1.18125884E-01
1.30360000E-01	3.57499000E+00	1.17075672E-01
1.31120000E-01	3.67919500E+00	1.16442716E-01
1.31880000E-01	3.73881500E+00	1.15431400E-01
1.32640000E-01	3.61683000E+00	1.14579208E-01
1.33400000E-01	3.53022500E+00	1.13253182E-01
1.34160000E-01	3.58750500E+00	1.13656294E-01
1.34920000E-01	3.47342000E+00	1.14646393E-01
1.35680000E-01	3.51712500E+00	1.11439180E-01
1.36440000E-01	3.50321500E+00	1.13702263E-01
1.37200000E-01	3.66859500E+00	1.12008487E-01
1.37960000E-01	3.36963000E+00	1.09869165E-01
1.38730000E-01	3.30648000E+00	1.11545262E-01
1.39490000E-01	3.48029500E+00	1.10353607E-01
1.40250000E-01	3.17225500E+00	1.08741160E-01
1.41010000E-01	3.22473500E+00	1.10735502E-01
1.41770000E-01	3.13132500E+00	1.08879066E-01
1.42530000E-01	3.04945500E+00	1.08727016E-01
1.43290000E-01	3.09783000E+00	1.08065771E-01
1.44050000E-01	3.00451500E+00	1.09377652E-01
1.44810000E-01	3.00666500E+00	1.08564356E-01
1.45570000E-01	3.16491000E+00	1.07464639E-01
1.46330000E-01	3.01762000E+00	1.05968883E-01
1.47090000E-01	3.09014500E+00	1.07019095E-01
1.47850000E-01	2.93894000E+00	1.06527581E-01
1.48610000E-01	2.95213500E+00	1.06665488E-01
1.49370000E-01	2.94653000E+00	1.06499293E-01
1.50130000E-01	2.87347500E+00	1.05820368E-01
1.50890000E-01	3.06782500E+00	1.04020509E-01
1.51650000E-01	2.77420000E+00	1.04041726E-01
1.52410000E-01	2.82257500E+00	1.04579208E-01
1.53170000E-01	2.77228000E+00	1.03394625E-01
1.53930000E-01	2.79626000E+00	1.03914427E-01
1.54690000E-01	2.75236500E+00	1.03666902E-01
1.55450000E-01	2.78214000E+00	1.02171146E-01
1.56210000E-01	2.74591500E+00	1.01778642E-01
1.56970000E-01	2.73743000E+00	9.89992928E-02
1.57730000E-01	2.70455000E+00	9.89957567E-02
1.58490000E-01	2.55561000E+00	1.00470297E-01
1.59250000E-01	2.67245000E+00	1.01265912E-01
1.60010000E-01	2.71192000E+00	9.91442716E-02
1.60770000E-01	2.52906000E+00	9.97347949E-02
1.61530000E-01	2.61866500E+00	9.87977369E-02
1.62290000E-01	2.76677000E+00	9.89710042E-02
1.63050000E-01	2.41298500E+00	9.80551627E-02
1.63810000E-01	2.46037500E+00	9.69165488E-02
1.64570000E-01	2.55078000E+00	9.82673267E-02
1.65330000E-01	2.56274000E+00	9.63613861E-02
1.66090000E-01	2.46214500E+00	9.64992928E-02
1.66850000E-01	2.26203000E+00	9.67220651E-02
1.67610000E-01	2.34363000E+00	9.65205092E-02
1.68370000E-01	2.55228000E+00	9.50954738E-02
1.69130000E-01	2.44207000E+00	9.58663366E-02
1.69890000E-01	2.37684500E+00	9.62057992E-02
1.70650000E-01	2.41602000E+00	9.65240453E-02
1.71410000E-01	2.37416500E+00	9.70049505E-02
1.72170000E-01	2.33030000E+00	9.58026874E-02
1.72930000E-01	2.29571500E+00	9.88932107E-02
1.73690000E-01	2.41342500E+00	9.87800566E-02
1.74450000E-01	2.34879500E+00	9.69024045E-02
1.75210000E-01	2.25441500E+00	9.65594059E-02
1.75970000E-01	2.08667500E+00	9.80975955E-02
1.76730000E-01	2.37997000E+00	9.88437058E-02
1.77490000E-01	2.15702000E+00	9.73444130E-02
1.78250000E-01	2.07200500E+00	9.74681754E-02
1.79010000E-01	2.18834500E+00	9.79101839E-02
1.79770000E-01	2.12894000E+00	9.90594059E-02
1.80530000E-01	2.19561500E+00	1.00007072E-01
1.81290000E-01	2.02555000E+00	1.00148515E-01
1.82050000E-01	2.09818000E+00	1.00915842E-01
1.82810000E-01	1.99841000E+00	9.91018388E-02
1.83570000E-01	2.10517500E+00	1.00445545E-01
1.84330000E-01	2.00956500E+00	1.00526874E-01
1.85090000E-01	2.14621500E+00	1.01955446E-01
1.85850000E-01	2.18542500E+00	1.01898868E-01
1.86610000E-01	2.05737000E+00	1.03582037E-01
1.87370000E-01	1.94898500E+00	1.03628006E-01
1.88130000E-01	2.00056500E+00	1.03235502E-01
1.88890000E-01	2.06685000E+00	1.03889675E-01
1.89650000E-01	1.80343000E+00	1.02920792E-01
1.90410000E-01	2.09516500E+00	1.01789250E-01
1.91170000E-01	2.20193000E+00	1.05947666E-01
1.91930000E-01	1.95200500E+00	1.03486563E-01
1.92690000E-01	2.06536000E+00	1.04996464E-01
1.93450000E-01	1.98493000E+00	1.05339463E-01
1.94210000E-01	2.00542000E+00	1.05891089E-01
1.94970000E-01	1.98412000E+00	1.03320368E-01
1.95730000E-01	1.81643500E+00	1.05346535E-01
1.96490000E-01	1.96405000E+00	1.03797737E-01
1.97250000E-01	2.06357500E+00	1.07121641E-01
1.98010000E-01	1.99475500E+00	1.04893918E-01
1.98770000E-01	1.67396500E+00	1.05053041E-01
1.99530000E-01	1.78009000E+00	1.05014144E-01
2.00290000E-01	1.86966500E+00	1.04823197E-01
2.01050000E-01	1.75684500E+00	1.04961103E-01
2.01810000E-01	1.81640500E+00	1.04879774E-01
2.02570000E-01	1.80730000E+00	1.04702970E-01
2.03330000E-01	1.73352500E+00	1.05144979E-01
2.04090000E-01	1.70063000E+00	1.06011315E-01
2.04850000E-01	1.71542500E+00	1.04699434E-01
2.05610000E-01	1.70605500E+00	1.06216407E-01
2.06370000E-01	1.73458500E+00	1.06163366E-01
2.07130000E-01	1.75964500E+00	1.04929279E-01
2.07890000E-01	1.78766500E+00	1.05640028E-01
2.08650000E-01	1.72587000E+00	1.02885431E-01
2.09410000E-01	1.61186500E+00	1.04324611E-01
2.10170000E-01	1.54725000E+00	1.05940594E-01
2.10930000E-01	1.73456500E+00	1.05533946E-01
2.11690000E-01	1.61633000E+00	1.06623055E-01
2.12450000E-01	1.80115000E+00	1.05746110E-01
2.13210000E-01	1.71618000E+00	1.04922207E-01
2.13970000E-01	1.58855500E+00	1.05003536E-01
2.14730000E-01	1.85229500E+00	1.05056577E-01
2.15490000E-01	1.58015500E+00	1.05381895E-01
2.16250000E-01	1.66121500E+00	1.05799151E-01
2.17010000E-01	1.61573000E+00	1.05074257E-01
2.17770000E-01	1.65230000E+00	1.03843706E-01
2.18530000E-01	1.52152500E+00	1.04904526E-01
2.19290000E-01	1.54762000E+00	1.04225601E-01
2.20050000E-01	1.53658000E+00	1.06163366E-01
2.20810000E-01	1.51126000E+00	1.04222065E-01
2.21570000E-01	1.56759000E+00	1.02019095E-01
2.22330000E-01	1.48032500E+00	1.03589109E-01
2.23090000E-01	1.51666500E+00	1.02517680E-01
2.23850000E-01	1.40908000E+00	1.02807638E-01
2.24610000E-01	1.57628000E+00	1.01895332E-01
2.25370000E-01	1.47096000E+00	1.01722065E-01
2.26130000E-01	1.75575500E+00	1.02026167E-01
2.26890000E-01	1.51058500E+00	1.00509194E-01
2.27650000E-01	1.38635500E+00	9.96499293E-02
2.28410000E-01	1.54417000E+00	1.00459689E-01
2.29170000E-01	1.61175000E+00	9.88649222E-02
2.29930000E-01	1.38995500E+00	9.85678925E-02
2.30690000E-01	1.40266500E+00	9.78995757E-02
2.31450000E-01	1.51804500E+00	9.79915134E-02
2.32210000E-01	1.38273000E+00	9.82956153E-02
2.32970000E-01	1.40127000E+00	9.70473833E-02
2.33730000E-01	1.35792500E+00	9.59476662E-02
2.34490000E-01	1.40475000E+00	9.61173975E-02
2.35250000E-01	1.47249500E+00	9.64427157E-02
2.36010000E-01	1.28256000E+00	9.70190948E-02
2.36770000E-01	1.35931500E+00	9.47560113E-02
2.37530000E-01	1.46394500E+00	9.54667610E-02
2.38290000E-01	1.24868000E+00	9.53500707E-02
2.39050000E-01	1.47749500E+00	9.42362093E-02
2.39810000E-01	1.48240500E+00	9.44695898E-02
2.40570000E-01	1.47241000E+00	9.46428571E-02
2.41330000E-01	1.09854500E+00	9.46958982E-02
2.42090000E-01	1.30888000E+00	9.35820368E-02
2.42850000E-01	1.31312000E+00	9.34299859E-02
2.43610000E-01	1.32017500E+00	9.29066478E-02
2.44370000E-01	1.31575500E+00	9.21958982E-02
2.45130000E-01	1.37910000E+00	9.26626591E-02
2.45890000E-01	1.28917000E+00	9.20438472E-02
2.46650000E-01	1.29339000E+00	9.19342291E-02
2.47410000E-01	1.33720500E+00	9.13649222E-02
2.48170000E-01	1.29764000E+00	9.16937765E-02
2.48930000E-01	1.41668500E+00	9.09229137E-02
2.49690000E-01	1.36955500E+00	9.01272984E-02
2.50450000E-01	1.27916000E+00	8.97913720E-02
2.51210000E-01	1.19661500E+00	8.99292786E-02
2.51970000E-01	1.29976000E+00	8.92644979E-02
2.52730000E-01	1.33752500E+00	8.97100424E-02
2.53490000E-01	1.23417000E+00	8.85537482E-02
2.54250000E-01	1.32049000E+00	8.89922207E-02
2.55010000E-01	1.30038500E+00	8.86456860E-02
2.55770000E-01	1.23264000E+00	8.76697313E-02
2.56530000E-01	1.18431500E+00	8.77404526E-02
2.57290000E-01	1.13310000E+00	8.77652051E-02
2.58050000E-01	1.27525000E+00	8.69342291E-02
2.58810000E-01	1.29055000E+00	8.58698727E-02
2.59570000E-01	1.14505500E+00	8.53005658E-02
2.60330000E-01	1.16828500E+00	8.52369165E-02
2.61090000E-01	1.24993000E+00	8.58698727E-02
2.61850000E-01	1.27648000E+00	8.58592645E-02
2.62610000E-01	1.20080500E+00	8.60325318E-02
2.63370000E-01	1.09665000E+00	8.56329562E-02
2.64130000E-01	1.23454000E+00	8.49504950E-02
2.64890000E-01	1.21737500E+00	8.45756719E-02
2.65650000E-01	1.33784500E+00	8.57072136E-02
2.66410000E-01	1.17088500E+00	8.39816124E-02
2.67170000E-01	1.15902500E+00	8.50530410E-02
2.67930000E-01	1.19288000E+00	8.34547383E-02
2.68690000E-01	1.22029500E+00	8.37765205E-02
2.69450000E-01	1.20920500E+00	8.31011315E-02
2.70210000E-01	1.26524000E+00	8.40487977E-02
2.70970000E-01	1.13872500E+00	8.32850071E-02
2.71720000E-01	1.09896500E+00	8.30940594E-02
2.72480000E-01	1.12081500E+00	8.26555870E-02
2.73240000E-01	1.04078500E+00	8.29561528E-02
2.74000000E-01	1.11573500E+00	8.22842999E-02
2.74760000E-01	1.13660500E+00	8.09865629E-02
2.75520000E-01	1.16310500E+00	8.23620934E-02
2.76280000E-01	1.14456000E+00	8.16760962E-02
2.77040000E-01	1.05417500E+00	8.26343706E-02
2.77800000E-01	1.06892000E+00	8.14922207E-02
2.78560000E-01	1.03227500E+00	8.00848656E-02
2.79320000E-01	1.16054500E+00	8.11209335E-02
2.80080000E-01	1.03037000E+00	8.04420085E-02
2.80840000E-01	1.03979000E+00	8.09476662E-02
2.81600000E-01	9.35220000E-01	8.01414427E-02
2.82360000E-01	1.13106000E+00	8.09123055E-02
2.83120000E-01	1.02835000E+00	8.01768034E-02
2.83880000E-01	1.13645500E+00	7.93033946E-02
2.84640000E-01	1.08302500E+00	8.00318246E-02
2.85400000E-01	9.88385000E-01	7.85572843E-02
2.86160000E-01	1.06288000E+00	7.95084866E-02
2.86920000E-01	8.87995000E-01	7.89957567E-02
2.87680000E-01	1.06569000E+00	7.99151344E-02
2.88440000E-01	1.11263000E+00	7.94094767E-02
2.89200000E-01	9.90880000E-01	7.90629420E-02
2.89960000E-01	9.65360000E-01	7.99893918E-02
2.90720000E-01	9.83250000E-01	8.08168317E-02
2.91480000E-01	9.87340000E-01	8.01166902E-02
2.92240000E-01	1.02970500E+00	7.99611033E-02
2.93000000E-01	1.02540000E+00	8.07496464E-02
2.93760000E-01	8.80360000E-01	8.08168317E-02
2.94520000E-01	9.84995000E-01	7.97842999E-02
2.95280000E-01	1.06499000E+00	7.88012730E-02
2.96040000E-01	1.05702500E+00	8.00318246E-02
2.96800000E-01	1.08620500E+00	8.05516266E-02
2.97560000E-01	1.07242000E+00	8.03253182E-02
2.98320000E-01	9.67340000E-01	8.03465347E-02
2.99080000E-01	9.77535000E-01	7.99257426E-02
2.99840000E-01	9.85700000E-01	7.96039604E-02
3.00600000E-01	1.03479000E+00	7.99717115E-02
3.01360000E-01	9.85545000E-01	7.95933522E-02
3.02120000E-01	9.65025000E-01	7.94801980E-02
3.02880000E-01	9.78715000E-01	7.92326733E-02
3.03640000E-01	9.35520000E-01	7.99115983E-02
3.04400000E-01	7.44450000E-01	7.90664781E-02
3.05160000E-01	9.64175000E-01	7.83804809E-02
3.05920000E-01	9.46260000E-01	7.74893918E-02
3.06680000E-01	9.25575000E-01	7.79278642E-02
3.07440000E-01	9.65100000E-01	7.79915134E-02
3.08200000E-01	9.69525000E-01	7.79596888E-02
3.08960000E-01	9.25570000E-01	7.77510608E-02
3.09720000E-01	9.80045000E-01	7.81046676E-02
3.10480000E-01	9.26685000E-01	7.84193777E-02
3.11240000E-01	9.15745000E-01	8.04596888E-02
3.12000000E-01	8.30840000E-01	8.06612447E-02
3.12760000E-01	9.17395000E-01	8.21287129E-02
3.13520000E-01	8.53435000E-01	8.27828854E-02
3.14280000E-01	9.59445000E-01	8.24964639E-02
3.15040000E-01	8.17070000E-01	8.27121641E-02
3.15800000E-01	9.95260000E-01	8.29420085E-02
3.16560000E-01	9.25660000E-01	8.30268741E-02
3.17320000E-01	9.17370000E-01	8.48585573E-02
3.18080000E-01	9.43980000E-01	8.45261669E-02
3.18830000E-01	9.23605000E-01	8.48833098E-02
3.19590000E-01	8.27140000E-01	8.51379066E-02
3.20350000E-01	8.87395000E-01	8.54137199E-02
3.21110000E-01	9.58545000E-01	8.50636492E-02
3.21870000E-01	8.50055000E-01	8.43210750E-02
3.22630000E-01	7.97320000E-01	8.87906648E-02
3.23390000E-01	8.55360000E-01	8.37659123E-02
3.24150000E-01	9.16820000E-01	8.47312588E-02
3.24910000E-01	9.83555000E-01	8.53854314E-02
3.25670000E-01	7.88690000E-01	8.37659123E-02
3.26430000E-01	7.14565000E-01	8.45827440E-02
3.27190000E-01	7.90320000E-01	8.46923621E-02
3.27950000E-01	8.23015000E-01	8.53606789E-02
3.28710000E-01	7.98420000E-01	8.58239038E-02
3.29470000E-01	8.01355000E-01	8.52227723E-02
3.30230000E-01	8.05790000E-01	8.52687412E-02
3.30990000E-01	7.50355000E-01	8.55799151E-02
3.31750000E-01	8.14765000E-01	8.63861386E-02
3.32510000E-01	7.95210000E-01	8.60926450E-02
3.33270000E-01	8.18970000E-01	8.66301273E-02
3.34030000E-01	8.83465000E-01	8.52050919E-02
3.34790000E-01	9.17605000E-01	8.70968883E-02
3.35550000E-01	6.95230000E-01	8.58168317E-02
3.36310000E-01	8.78190000E-01	8.61032532E-02
3.37070000E-01	8.51505000E-01	8.61244696E-02
3.37830000E-01	8.88055000E-01	8.70297030E-02
3.38590000E-01	8.44100000E-01	8.70297030E-02
3.39350000E-01	8.46085000E-01	8.73727016E-02
3.40110000E-01	8.75805000E-01	8.71463932E-02
3.40870000E-01	7.66095000E-01	8.73797737E-02
3.41630000E-01	7.82015000E-01	8.64144272E-02
3.42390000E-01	8.00075000E-01	8.56400283E-02
3.43150000E-01	7.73755000E-01	8.74717115E-02
3.43910000E-01	7.77455000E-01	8.74717115E-02
3.44670000E-01	9.16055000E-01	8.68104668E-02
3.45430000E-01	8.48995000E-01	8.75707214E-02
3.46190000E-01	8.18350000E-01	8.68493635E-02
3.46950000E-01	7.86910000E-01	8.70120226E-02
3.47710000E-01	6.54455000E-01	8.74151344E-02
3.48470000E-01	8.45860000E-01	8.81859972E-02
3.49220000E-01	7.17445000E-01	8.79455446E-02
3.49980000E-01	7.21440000E-01	8.82248939E-02
3.50740000E-01	5.77595000E-01	8.81930693E-02
3.51500000E-01	7.28920000E-01	8.83380481E-02
3.52260000E-01	8.59930000E-01	8.78606789E-02
3.53020000E-01	7.66455000E-01	8.72560113E-02
3.53780000E-01	6.52960000E-01	8.59688826E-02
3.54540000E-01	7.57175000E-01	8.43635078E-02
3.55300000E-01	6.69625000E-01	8.25671853E-02
3.56060000E-01	7.98225000E-01	8.35997171E-02
3.56820000E-01	8.33985000E-01	8.34476662E-02
3.57580000E-01	7.14605000E-01	8.34724187E-02
3.58340000E-01	7.31600000E-01	8.47347949E-02
3.59100000E-01	6.78970000E-01	8.38967468E-02
3.59860000E-01	7.33815000E-01	8.58663366E-02
3.60620000E-01	7.83140000E-01	8.50565771E-02
3.61380000E-01	6.41240000E-01	8.50106082E-02
3.62140000E-01	7.20345000E-01	8.29243281E-02
3.62900000E-01	6.58975000E-01	8.61209335E-02
3.63660000E-01	7.06470000E-01	8.38472419E-02
3.64420000E-01	6.76825000E-01	8.52722772E-02
3.65180000E-01	7.84755000E-01	8.47312588E-02
3.65940000E-01	7.42440000E-01	8.58097595E-02
3.66700000E-01	7.23860000E-01	8.64745403E-02
3.67460000E-01	6.22960000E-01	8.66725601E-02
3.68220000E-01	6.86115000E-01	8.94837341E-02
3.68980000E-01	6.91140000E-01	8.89745403E-02
3.69740000E-01	6.43915000E-01	8.95827440E-02
3.70500000E-01	6.94015000E-01	9.04101839E-02
3.71260000E-01	6.46820000E-01	9.08769448E-02
3.72020000E-01	5.48985000E-01	9.02970297E-02
3.72770000E-01	6.54720000E-01	8.98408769E-02
3.73530000E-01	5.83955000E-01	8.95014144E-02
3.74290000E-01	5.80300000E-01	9.19872702E-02
3.75050000E-01	7.32090000E-01	9.11739745E-02
3.75810000E-01	6.89840000E-01	9.24328147E-02
3.76570000E-01	7.14600000E-01	9.26803395E-02
3.77330000E-01	6.50210000E-01	9.33628006E-02
3.78090000E-01	6.38365000E-01	9.36209335E-02
3.78850000E-01	5.19640000E-01	9.43422914E-02
3.79610000E-01	7.37630000E-01	9.33910891E-02
3.80370000E-01	5.98635000E-01	9.52970297E-02
3.81130000E-01	6.95020000E-01	9.61421499E-02
3.81890000E-01	6.61960000E-01	9.60608204E-02
3.82650000E-01	5.86360000E-01	9.64073550E-02
3.83410000E-01	7.01745000E-01	9.77545969E-02
3.84170000E-01	6.45960000E-01	9.93528996E-02
3.84930000E-01	7.18855000E-01	9.86456860E-02
3.85690000E-01	7.28840000E-01	9.94589816E-02
3.86450000E-01	6.43495000E-01	9.97878359E-02
3.87210000E-01	5.60410000E-01	1.01750354E-01
3.87970000E-01	6.84100000E-01	1.02185290E-01
3.88730000E-01	7.18500000E-01	1.02054455E-01
3.89490000E-01	6.94380000E-01	1.02708628E-01
3.90250000E-01	7.24840000E-01	1.03840170E-01
3.91010000E-01	7.54555000E-01	1.03560820E-01
3.91770000E-01	6.42820000E-01	1.07019095E-01
3.92520000E-01	4.92410000E-01	1.05431400E-01
3.93280000E-01	5.33090000E-01	1.07312588E-01
3.94040000E-01	6.26465000E-01	1.35102546E-01
3.94800000E-01	6.66055000E-01	1.06188119E-01
3.95560000E-01	7.20180000E-01	1.07825318E-01
3.96320000E-01	5.96720000E-01	1.08373409E-01
3.97080000E-01	5.80180000E-01	1.09091231E-01
3.97840000E-01	5.84790000E-01	1.10003536E-01
3.98600000E-01	7.71320000E-01	1.12008487E-01
3.99360000E-01	6.87075000E-01	1.10827440E-01
4.00120000E-01	5.09785000E-01	1.12443423E-01
4.00880000E-01	6.63080000E-01	1.16258840E-01
4.01640000E-01	5.54935000E-01	1.16149222E-01
4.02400000E-01	5.22870000E-01	1.14642857E-01
4.03160000E-01	7.63455000E-01	1.15601132E-01
4.03920000E-01	5.85065000E-01	1.15951202E-01
4.04680000E-01	4.55925000E-01	1.16007779E-01
4.05440000E-01	5.67465000E-01	1.17390382E-01
4.06200000E-01	5.10305000E-01	1.19692362E-01
4.06960000E-01	5.74355000E-01	1.20371287E-01
4.07720000E-01	6.08930000E-01	1.19692362E-01
4.08480000E-01	4.93365000E-01	1.20127298E-01
4.09240000E-01	6.49935000E-01	1.18330976E-01
4.09990000E-01	5.87900000E-01	1.18309760E-01
4.10750000E-01	5.54815000E-01	1.18624470E-01
4.11510000E-01	5.73110000E-01	1.21322489E-01
4.12270000E-01	6.09360000E-01	1.22510608E-01
4.13030000E-01	4.88035000E-01	1.19872702E-01
4.13790000E-01	6.82190000E-01	1.22644979E-01
4.14550000E-01	4.92300000E-01	1.21601839E-01
4.15310000E-01	5.66440000E-01	1.22100424E-01
4.16070000E-01	4.89540000E-01	1.22029703E-01
4.16830000E-01	5.44370000E-01	1.23069307E-01
4.17590000E-01	6.28680000E-01	1.26014851E-01
4.18350000E-01	5.40635000E-01	1.24536775E-01
4.19110000E-01	4.68945000E-01	1.23974540E-01
4.19870000E-01	4.73835000E-01	1.24112447E-01
4.20630000E-01	7.04705000E-01	1.28521924E-01
4.21390000E-01	4.80690000E-01	1.29575672E-01
4.22150000E-01	4.97255000E-01	1.32355021E-01
4.22910000E-01	7.38170000E-01	1.29229137E-01
4.23670000E-01	5.70405000E-01	1.30289958E-01
4.24430000E-01	5.11175000E-01	1.31948373E-01
4.25190000E-01	5.96640000E-01	1.34352900E-01
4.25940000E-01	3.50475000E-01	1.38037482E-01
4.26700000E-01	5.14490000E-01	1.38115276E-01
4.27460000E-01	6.21395000E-01	1.36867044E-01
4.28220000E-01	6.50485000E-01	1.39681754E-01
4.28980000E-01	5.47750000E-01	1.42270156E-01
4.29740000E-01	3.45630000E-01	1.40834512E-01
4.30500000E-01	9.33530000E-01	1.41608911E-01
4.31260000E-01	5.28055000E-01	1.44257426E-01
4.32020000E-01	6.63575000E-01	1.47202970E-01
4.32780000E-01	5.42930000E-01	1.48200141E-01
4.33540000E-01	4.45295000E-01	1.53398161E-01
4.34300000E-01	5.43210000E-01	1.52630835E-01
4.35060000E-01	4.78110000E-01	1.55997171E-01
