## Supplementary material for "Disordered proteins interact with the chemical environment to tune their protective function during drying": File S1: 10T Fit - 4.csv

#q**2_data	ln(I(q))_data	error_data	q**2_fit	ln(I(q))_fit	normalized_residual
0.0001214404	4.253416043593464	0.8871952605792243	0.0001214404	4.133395376899968	0.13528100523794195
0.00013876840000000002	4.102386224540996	0.6389775701835406	0.00013876840000000002	4.117603215544372	-0.02381459336515518
0.00015725160000000003	4.073787540441945	0.3752275202252771	0.00015725160000000003	4.100758243431734	-0.07187826461555086
0.00017689	4.073221363354984	0.18000112518490655	0.00017689	4.082860460562058	-0.0535502052955089
0.0001976836	4.075067616731026	0.11191777088771182	0.0001976836	4.063909866935341	0.09969596166170638
0.0002196324	4.033717581027883	0.07010544080085772	0.0002196324	4.043906462551584	-0.14533653033641286
0.00024273640000000002	4.045865987003789	0.05978724670190594	0.00024273640000000002	4.022850247410789	0.38496068748164103
0.0002669956	3.957039008785204	0.040905422961889	0.0002669956	4.0007412215129525	-1.0683721023607349
0.00029241	3.9792356666139463	0.03350718755063589	0.00029241	3.9775793848580765	0.049430640914486894
0.00031897960000000004	3.9485152882598715	0.026927493305557656	0.00031897960000000004	3.953364737446161	-0.18009285644455833
0.00034670440000000006	3.9403412326493714	0.0211220248793893	0.00034670440000000006	3.9280972792772055	0.5796770642057824
0.00037558440000000007	3.9188035653861166	0.02027506933825028	0.00037558440000000007	3.90177701035121	0.8397778942627202
0.00040561960000000006	3.8652796600951276	0.017616529001480932	0.00040561960000000006	3.8744039306681755	-0.5179380439972509
0.00043680999999999993	3.8425746373612335	0.016171235758112558	0.00043680999999999993	3.8459780402281005	-0.21046028378874207
0.00046915559999999995	3.8230516726156893	0.015123504626549862
0.0005026563999999999	3.7974106005055854	0.014534368854866432
0.0005373124	3.77050160611602	0.013632433471123223
