## Supplementary material for "Disordered proteins interact with the chemical environment to tune their protective function during drying": File S1: 100S - 4.csv

Q	I(Q)	Error
1.14000000E-02	1.05894073E+01	6.62588031E+00
1.19100000E-02	1.11470710E+01	5.98933158E+00
1.24200000E-02	1.01522663E+01	5.10207154E+00
1.29200000E-02	9.62537567E+00	3.09532208E+00
1.34300000E-02	9.07938083E+00	2.51364970E+00
1.39400000E-02	9.23054900E+00	1.91277846E+00
1.44400000E-02	8.91526450E+00	1.35023982E+00
1.49500000E-02	8.76782750E+00	1.18741038E+00
1.54600000E-02	8.61195867E+00	9.55237125E-01
1.59600000E-02	8.48761350E+00	6.98865889E-01
1.64700000E-02	8.48663883E+00	5.26091636E-01
1.69800000E-02	8.30652717E+00	4.61075589E-01
1.74800000E-02	8.12883033E+00	3.79245060E-01
1.79900000E-02	7.96592483E+00	2.72469443E-01
1.85000000E-02	7.94635867E+00	2.35535611E-01
1.90000000E-02	7.82395000E+00	1.91887611E-01
1.95100000E-02	7.67749017E+00	1.56698125E-01
2.00200000E-02	7.51252950E+00	1.27536650E-01
2.05200000E-02	7.35366433E+00	1.09843865E-01
2.10300000E-02	7.28005767E+00	9.83641451E-02
2.15400000E-02	7.16125050E+00	7.93246821E-02
2.20400000E-02	7.03578300E+00	7.29467349E-02
2.25500000E-02	6.89871117E+00	6.57373003E-02
2.30600000E-02	6.79850517E+00	5.66639243E-02
2.35600000E-02	6.64171617E+00	5.23065136E-02
2.40700000E-02	6.59103483E+00	4.71652379E-02
2.45800000E-02	6.42726250E+00	4.40011564E-02
2.50900000E-02	6.37812817E+00	4.07948405E-02
2.55900000E-02	6.29079217E+00	3.77434505E-02
2.61000000E-02	6.14755350E+00	3.62335229E-02
2.66100000E-02	6.06350067E+00	3.47392373E-02
2.71100000E-02	5.89322283E+00	3.27417899E-02
2.76200000E-02	5.82103750E+00	3.19071080E-02
2.81300000E-02	5.73480733E+00	3.12564172E-02
2.86300000E-02	5.66245700E+00	2.99521079E-02
2.91400000E-02	5.53732117E+00	2.98703351E-02
2.96500000E-02	5.41865850E+00	2.94089029E-02
3.01500000E-02	5.29727567E+00	2.84910217E-02
3.06600000E-02	5.19902083E+00	2.86140861E-02
3.11700000E-02	5.09458633E+00	2.74609746E-02
3.16700000E-02	5.06993400E+00	2.73418901E-02
3.21800000E-02	4.94475550E+00	2.73938865E-02
3.26900000E-02	4.88252000E+00	2.67225032E-02
3.31900000E-02	4.80688450E+00	2.64224936E-02
3.37000000E-02	4.66560917E+00	2.54324959E-02
3.42100000E-02	4.58096350E+00	2.56700258E-02
3.47100000E-02	4.52804617E+00	2.50388212E-02
3.52200000E-02	4.41564550E+00	2.50717472E-02
3.57300000E-02	4.35626150E+00	2.44083817E-02
3.62300000E-02	4.25446133E+00	2.42646076E-02
3.67400000E-02	4.17018417E+00	2.40259556E-02
3.72500000E-02	4.12642150E+00	2.34348324E-02
3.77500000E-02	4.00709317E+00	2.33380966E-02
3.82600000E-02	4.01144750E+00	2.29964123E-02
3.87700000E-02	3.89417933E+00	2.25545239E-02
3.92700000E-02	3.85366167E+00	2.22005023E-02
3.97800000E-02	3.80179083E+00	2.19718608E-02
4.02900000E-02	3.71353883E+00	2.17897746E-02
4.08000000E-02	3.63980317E+00	2.15040988E-02
4.13000000E-02	3.58221633E+00	2.11228187E-02
4.18100000E-02	3.51559767E+00	2.12687922E-02
4.23200000E-02	3.47141317E+00	2.08266794E-02
4.28200000E-02	3.39806267E+00	2.06627167E-02
4.33300000E-02	3.34314967E+00	2.03050013E-02
4.38400000E-02	3.34428683E+00	2.04081064E-02
4.43400000E-02	3.21859433E+00	2.02644211E-02
4.48500000E-02	3.19516833E+00	1.97247120E-02
4.53600000E-02	3.11822367E+00	1.98162840E-02
4.58600000E-02	3.07006367E+00	1.93014804E-02
4.63700000E-02	3.04965633E+00	1.95433345E-02
4.68800000E-02	2.97128367E+00	1.91401767E-02
4.73800000E-02	2.92460850E+00	1.89884668E-02
4.78900000E-02	2.88348283E+00	1.87711027E-02
4.84000000E-02	2.81314350E+00	1.84185249E-02
4.89000000E-02	2.77182883E+00	1.84765193E-02
4.94100000E-02	2.75991600E+00	1.83867100E-02
4.99200000E-02	2.74107033E+00	1.78967091E-02
5.04200000E-02	2.67097417E+00	1.75564027E-02
5.09300000E-02	2.63009450E+00	1.75413951E-02
5.14400000E-02	2.59165300E+00	1.73916819E-02
5.19400000E-02	2.56021967E+00	1.71316758E-02
5.24500000E-02	2.52103500E+00	1.70219426E-02
5.29600000E-02	2.47848433E+00	1.67366917E-02
5.34600000E-02	2.44084250E+00	1.67064347E-02
5.39700000E-02	2.39153383E+00	1.67432099E-02
5.44800000E-02	2.36268067E+00	1.64818131E-02
5.49800000E-02	2.33545117E+00	1.65277760E-02
5.54900000E-02	2.31887183E+00	1.61701640E-02
5.60000000E-02	2.27638017E+00	1.62836588E-02
5.65000000E-02	2.21067967E+00	1.61978457E-02
5.70100000E-02	2.19049533E+00	1.58932338E-02
5.75200000E-02	2.17083483E+00	1.60091720E-02
5.80300000E-02	2.14917050E+00	1.57411247E-02
5.85300000E-02	2.13748450E+00	1.56711343E-02
5.90400000E-02	2.07762717E+00	1.56366610E-02
5.95500000E-02	2.06159350E+00	1.53969483E-02
6.00500000E-02	2.01774817E+00	1.51289433E-02
6.05600000E-02	2.00159900E+00	1.52739474E-02
6.10700000E-02	1.96334900E+00	1.52859377E-02
6.15700000E-02	1.94762100E+00	1.50926281E-02
6.20800000E-02	1.88188633E+00	1.49054990E-02
6.25900000E-02	1.89155817E+00	1.47083066E-02
6.30900000E-02	1.86199833E+00	1.47622063E-02
6.36000000E-02	1.85065217E+00	1.46704299E-02
6.41100000E-02	1.85069300E+00	1.45378990E-02
6.46100000E-02	1.79056350E+00	1.45571132E-02
6.51200000E-02	1.77709567E+00	1.43583311E-02
6.56300000E-02	1.77837700E+00	1.42642237E-02
6.61300000E-02	1.74176017E+00	1.42303431E-02
6.66400000E-02	1.70337050E+00	1.41247717E-02
6.71500000E-02	1.70041267E+00	1.40593690E-02
6.76500000E-02	1.67808817E+00	1.38840170E-02
6.81600000E-02	1.65698783E+00	1.39374300E-02
6.86700000E-02	1.62512433E+00	1.38191475E-02
6.91700000E-02	1.62230000E+00	1.37155169E-02
6.96800000E-02	1.58062117E+00	1.36924370E-02
7.01900000E-02	1.57003583E+00	1.34331854E-02
7.06900000E-02	1.55903583E+00	1.33582583E-02
7.12000000E-02	1.55438383E+00	1.34070229E-02
7.17100000E-02	1.54940750E+00	1.33172753E-02
7.22100000E-02	1.52890700E+00	1.33150885E-02
7.27200000E-02	1.49240783E+00	1.30661772E-02
7.32300000E-02	1.46305733E+00	1.32626825E-02
7.37300000E-02	1.45661050E+00	1.29244039E-02
7.42400000E-02	1.44987517E+00	1.28828575E-02
7.47500000E-02	1.42190367E+00	1.28244568E-02
7.52600000E-02	1.43980717E+00	1.27977836E-02
7.57600000E-02	1.40492767E+00	1.27913509E-02
7.62700000E-02	1.39809033E+00	1.26525334E-02
7.67800000E-02	1.37884600E+00	1.26393624E-02
7.72800000E-02	1.36921533E+00	1.23288606E-02
7.77900000E-02	1.35470333E+00	1.23359064E-02
7.83000000E-02	1.33989517E+00	1.22776849E-02
7.88000000E-02	1.33043817E+00	1.22516204E-02
7.93100000E-02	1.32129550E+00	1.21654866E-02
7.98200000E-02	1.29392417E+00	1.19275018E-02
8.03200000E-02	1.27681383E+00	1.22678308E-02
8.08300000E-02	1.30538067E+00	1.22617675E-02
8.13400000E-02	1.27356083E+00	1.22732567E-02
8.18400000E-02	1.26802983E+00	1.23674439E-02
8.23500000E-02	1.23704133E+00	1.21702912E-02
8.28600000E-02	1.23940233E+00	1.22544959E-02
8.33600000E-02	1.22011050E+00	1.23924706E-02
8.38700000E-02	1.21139633E+00	1.23547804E-02
8.43800000E-02	1.19908583E+00	1.22627455E-02
8.48800000E-02	1.19884150E+00	1.22442049E-02
8.53900000E-02	1.17081900E+00	1.22916317E-02
8.59000000E-02	1.15576017E+00	1.22506899E-02
8.64000000E-02	1.16809867E+00	1.22633296E-02
8.69100000E-02	1.16833133E+00	1.22009390E-02
8.74200000E-02	1.13882783E+00	1.21829086E-02
8.79200000E-02	1.13620183E+00	1.21116705E-02
8.84300000E-02	1.13320800E+00	1.21406394E-02
8.89400000E-02	1.11428683E+00	1.21660213E-02
8.94400000E-02	1.09939233E+00	1.20870623E-02
8.99500000E-02	1.08922967E+00	1.22599531E-02
9.04600000E-02	1.08296717E+00	1.24179290E-02
9.09600000E-02	1.08448483E+00	1.23990187E-02
9.14700000E-02	1.06993633E+00	1.24194611E-02
9.19800000E-02	1.04755717E+00	1.24307976E-02
9.24800000E-02	1.03503683E+00	1.21911432E-02
9.29900000E-02	1.04117067E+00	1.21713639E-02
9.35000000E-02	1.02653133E+00	1.19773528E-02
9.40100000E-02	1.03172917E+00	1.20060782E-02
9.45100000E-02	1.01215267E+00	1.19291560E-02
9.50200000E-02	1.00887700E+00	1.19161301E-02
9.55300000E-02	9.99404500E-01	1.18343281E-02
9.60300000E-02	1.00396300E+00	1.18459502E-02
9.65400000E-02	9.89438333E-01	1.16198664E-02
9.70500000E-02	9.78753333E-01	1.17172517E-02
9.75500000E-02	9.86295333E-01	1.17453327E-02
9.80600000E-02	9.55071333E-01	1.16641032E-02
9.85700000E-02	9.66345833E-01	2.38453594E-01
9.90700000E-02	9.62702000E-01	1.16012765E-02
9.95800000E-02	9.51244500E-01	1.15589065E-02
1.00090000E-01	9.23656000E-01	1.15446370E-02
1.00590000E-01	9.34402667E-01	1.14285046E-02
1.01100000E-01	9.05343667E-01	1.13536447E-02
1.01610000E-01	9.08688833E-01	1.10523162E-02
1.02110000E-01	9.04666667E-01	1.09440519E-02
1.02620000E-01	9.04682167E-01	1.09582587E-02
1.03130000E-01	8.94091167E-01	1.09680692E-02
1.03630000E-01	8.86414167E-01	1.10488338E-02
1.04140000E-01	8.87253500E-01	1.10730582E-02
1.04650000E-01	8.60196333E-01	1.11792171E-02
1.05150000E-01	8.73822833E-01	1.11229801E-02
1.05660000E-01	8.55423833E-01	1.10324635E-02
1.06170000E-01	8.51980500E-01	1.08415934E-02
1.06670000E-01	8.54385000E-01	1.07406014E-02
1.07180000E-01	8.51794167E-01	1.06614619E-02
1.07690000E-01	8.35660167E-01	1.05732305E-02
1.08190000E-01	8.34887167E-01	1.04922717E-02
1.08700000E-01	8.36378167E-01	1.03822384E-02
1.09210000E-01	8.23026500E-01	1.03131393E-02
1.09710000E-01	8.19239500E-01	1.03494874E-02
1.10220000E-01	8.24368833E-01	1.02860022E-02
1.10730000E-01	8.11609333E-01	1.02213271E-02
1.11230000E-01	7.90576000E-01	1.01022051E-02
1.11740000E-01	7.77798333E-01	1.01390368E-02
1.12250000E-01	8.01774000E-01	1.01073433E-02
1.12750000E-01	7.89498500E-01	1.00368995E-02
1.13260000E-01	7.86851000E-01	9.96233796E-03
1.13770000E-01	7.77052667E-01	9.79204410E-03
1.14280000E-01	7.97807333E-01	9.91475389E-03
1.14780000E-01	7.84456500E-01	9.81790019E-03
1.15290000E-01	7.68164500E-01	9.71248250E-03
1.15800000E-01	7.67951500E-01	9.70818410E-03
1.16300000E-01	7.56544333E-01	9.61498901E-03
1.16810000E-01	7.51432667E-01	9.60719956E-03
1.17320000E-01	7.52026833E-01	9.53524670E-03
1.17820000E-01	7.44208333E-01	9.54952342E-03
1.18330000E-01	7.37701167E-01	9.43696892E-03
1.18840000E-01	7.37988167E-01	9.36918413E-03
1.19340000E-01	7.34857667E-01	9.35021961E-03
1.19850000E-01	7.30931333E-01	9.35534285E-03
1.20360000E-01	7.12775167E-01	9.27784997E-03
1.20860000E-01	7.29750333E-01	9.25143231E-03
1.21370000E-01	7.19091667E-01	9.22656043E-03
1.21880000E-01	7.13570667E-01	9.18244747E-03
1.22380000E-01	7.14168000E-01	9.13771629E-03
1.22890000E-01	7.03944667E-01	9.11072230E-03
1.23400000E-01	7.08846500E-01	9.04566963E-03
1.23900000E-01	7.09025833E-01	9.05435903E-03
1.24410000E-01	6.95457833E-01	9.02857323E-03
1.24920000E-01	6.93321000E-01	8.94896697E-03
1.25420000E-01	6.98320833E-01	8.90536768E-03
1.25930000E-01	6.89901333E-01	8.84666552E-03
1.26440000E-01	6.88297167E-01	8.87602561E-03
1.26940000E-01	6.79209833E-01	8.88298102E-03
1.27450000E-01	6.71918333E-01	8.75320104E-03
1.27960000E-01	6.56858500E-01	8.66851243E-03
1.28460000E-01	6.63555000E-01	8.64373175E-03
1.28970000E-01	6.69954000E-01	8.63560831E-03
1.29480000E-01	6.70861833E-01	8.66589839E-03
1.29980000E-01	6.54579833E-01	8.60343975E-03
1.30490000E-01	6.68219000E-01	8.51423429E-03
1.31000000E-01	6.61617500E-01	8.46611888E-03
1.31500000E-01	6.29727500E-01	8.44601311E-03
1.32010000E-01	6.45185333E-01	8.30037639E-03
1.32520000E-01	6.49744667E-01	8.40470530E-03
1.33020000E-01	6.39817667E-01	8.33833228E-03
1.33530000E-01	6.40196333E-01	8.32439331E-03
1.34040000E-01	6.25057500E-01	8.31338935E-03
1.34540000E-01	6.32005000E-01	8.28168732E-03
1.35050000E-01	6.18437500E-01	8.29016369E-03
1.35560000E-01	6.20280833E-01	8.19415908E-03
1.36060000E-01	6.15759500E-01	8.22427413E-03
1.36570000E-01	6.17025500E-01	8.24193433E-03
1.37080000E-01	6.20807333E-01	8.18452367E-03
1.37580000E-01	6.07618500E-01	8.09802922E-03
1.38090000E-01	6.14447833E-01	8.12373352E-03
1.38600000E-01	5.93799833E-01	8.05833256E-03
1.39110000E-01	6.12283667E-01	8.01396017E-03
1.39610000E-01	5.87240833E-01	7.98790624E-03
1.40120000E-01	6.13245000E-01	7.99399877E-03
1.40630000E-01	5.96162167E-01	7.91846018E-03
1.41130000E-01	5.94047167E-01	7.99336462E-03
1.41640000E-01	5.91213167E-01	7.98894145E-03
1.42150000E-01	5.88223500E-01	7.90958770E-03
1.42650000E-01	5.92782167E-01	7.85251028E-03
1.43160000E-01	5.76485167E-01	7.87781763E-03
1.43670000E-01	5.74848167E-01	7.88961466E-03
1.44170000E-01	5.75556667E-01	7.82008095E-03
1.44680000E-01	5.76125000E-01	7.83712329E-03
1.45190000E-01	5.67048000E-01	7.79552340E-03
1.45690000E-01	5.78256167E-01	7.72616618E-03
1.46200000E-01	5.71198000E-01	7.77530664E-03
1.46710000E-01	5.55969500E-01	7.76873412E-03
1.47210000E-01	5.65834667E-01	7.71514114E-03
1.47720000E-01	5.65017833E-01	7.66437215E-03
1.48230000E-01	5.52559167E-01	7.68669518E-03
1.48730000E-01	5.45279667E-01	7.67121979E-03
1.49240000E-01	5.50685500E-01	7.65262328E-03
1.49750000E-01	5.41150000E-01	7.63170698E-03
1.50250000E-01	5.47500500E-01	7.61930464E-03
1.50760000E-01	5.39468833E-01	7.62292519E-03
1.51270000E-01	5.43642833E-01	7.59326012E-03
1.51770000E-01	5.26877333E-01	7.54441432E-03
1.52280000E-01	5.47074667E-01	7.52942829E-03
1.52790000E-01	5.42829833E-01	7.48088291E-03
1.53290000E-01	5.29902167E-01	7.51970162E-03
1.53800000E-01	5.29852333E-01	7.53100317E-03
1.54310000E-01	5.30376167E-01	7.43142388E-03
1.54810000E-01	5.34117000E-01	7.38996767E-03
1.55320000E-01	5.16750167E-01	7.49483078E-03
1.55830000E-01	5.26013500E-01	7.35326849E-03
1.56330000E-01	5.08709833E-01	7.36651435E-03
1.56840000E-01	5.11929667E-01	7.29808850E-03
1.57350000E-01	5.13080333E-01	7.27654630E-03
1.57850000E-01	5.04468000E-01	7.28099479E-03
1.58360000E-01	5.09719667E-01	7.30783291E-03
1.58870000E-01	5.09697167E-01	7.26937073E-03
1.59370000E-01	5.16191167E-01	7.26408684E-03
1.59880000E-01	5.08903000E-01	7.19231925E-03
1.60390000E-01	5.00017667E-01	7.21937974E-03
1.60890000E-01	4.99288333E-01	7.25234680E-03
1.61400000E-01	4.98852167E-01	7.19060189E-03
1.61910000E-01	4.81650000E-01	7.17867670E-03
1.62410000E-01	5.03274167E-01	7.21286445E-03
1.62920000E-01	4.82023333E-01	7.13267614E-03
1.63430000E-01	4.97584500E-01	7.15471145E-03
1.63930000E-01	4.87688167E-01	7.16471972E-03
1.64440000E-01	4.84257500E-01	7.10341776E-03
1.64950000E-01	4.87144000E-01	7.07568975E-03
1.65450000E-01	4.76460833E-01	7.11451081E-03
1.65960000E-01	4.77632000E-01	7.07641469E-03
1.66470000E-01	4.82161833E-01	7.07446585E-03
1.66970000E-01	4.80680000E-01	7.00961976E-03
1.67480000E-01	4.78920667E-01	7.03099290E-03
1.67990000E-01	4.78334833E-01	7.02458964E-03
1.68490000E-01	4.63068167E-01	6.92707409E-03
1.69000000E-01	4.72310833E-01	7.02907216E-03
1.69510000E-01	4.65835667E-01	7.01938013E-03
1.70010000E-01	4.63734167E-01	7.08532859E-03
1.70520000E-01	4.69455167E-01	7.10260599E-03
1.71030000E-01	4.62871000E-01	7.18253002E-03
1.71530000E-01	4.56173167E-01	7.08849962E-03
1.72040000E-01	4.55441000E-01	7.14797107E-03
1.72550000E-01	4.69498500E-01	7.18276009E-03
1.73050000E-01	4.62920500E-01	7.16962923E-03
1.73560000E-01	4.70374667E-01	7.17412963E-03
1.74070000E-01	4.58455167E-01	7.12135592E-03
1.74570000E-01	4.53853333E-01	7.16419993E-03
1.75080000E-01	4.49518167E-01	7.17382539E-03
1.75590000E-01	4.44340500E-01	7.19809115E-03
1.76100000E-01	4.58700167E-01	7.20610301E-03
1.76600000E-01	4.49024333E-01	7.14695820E-03
1.77110000E-01	4.38581333E-01	7.16486630E-03
1.77620000E-01	4.40515500E-01	7.17951446E-03
1.78120000E-01	4.46577000E-01	7.20653776E-03
1.78630000E-01	4.47980500E-01	7.15091881E-03
1.79140000E-01	4.37058333E-01	7.12371189E-03
1.79640000E-01	4.37288000E-01	7.11490095E-03
1.80150000E-01	4.35569500E-01	7.25275234E-03
1.80660000E-01	4.36108667E-01	7.29616969E-03
1.81160000E-01	4.30507167E-01	7.30862306E-03
1.81670000E-01	4.46722500E-01	7.32424892E-03
1.82180000E-01	4.31511500E-01	7.28181551E-03
1.82680000E-01	4.41249167E-01	7.32771368E-03
1.83190000E-01	4.43178333E-01	7.37270235E-03
1.83700000E-01	4.20952167E-01	7.36341544E-03
1.84200000E-01	4.23522500E-01	7.38212359E-03
1.84710000E-01	4.29482000E-01	7.48972687E-03
1.85220000E-01	4.12995500E-01	7.48091711E-03
1.85720000E-01	4.25451500E-01	7.49142347E-03
1.86230000E-01	4.31113167E-01	7.46530902E-03
1.86740000E-01	4.26287833E-01	7.51026138E-03
1.87240000E-01	4.14258333E-01	7.56334630E-03
1.87750000E-01	4.12405667E-01	7.53904925E-03
1.88260000E-01	4.13876167E-01	7.53955843E-03
1.88760000E-01	4.06554167E-01	7.55513708E-03
1.89270000E-01	4.13679667E-01	7.57149892E-03
1.89780000E-01	4.03247333E-01	7.58516533E-03
1.90280000E-01	4.10941167E-01	7.62888398E-03
1.90790000E-01	4.13620333E-01	7.57811004E-03
1.91300000E-01	4.10241833E-01	7.62344873E-03
1.91800000E-01	4.08177333E-01	7.65340796E-03
1.92310000E-01	3.88370333E-01	7.60546213E-03
1.92820000E-01	4.07951667E-01	7.67872962E-03
1.93320000E-01	4.05396500E-01	7.64864532E-03
1.93830000E-01	4.12917333E-01	7.64110636E-03
1.94340000E-01	3.91479167E-01	7.68092685E-03
1.94840000E-01	3.98431500E-01	7.71427949E-03
1.95350000E-01	4.03677000E-01	7.67979413E-03
1.95860000E-01	4.05514500E-01	7.72866430E-03
1.96360000E-01	4.09591667E-01	7.69493344E-03
1.96870000E-01	3.88305167E-01	7.71571156E-03
1.97380000E-01	3.94788000E-01	7.75299783E-03
1.97880000E-01	3.96201333E-01	7.68033303E-03
1.98390000E-01	3.93420500E-01	7.70844460E-03
1.98900000E-01	3.90964333E-01	7.69365444E-03
1.99400000E-01	4.00525500E-01	7.72467567E-03
1.99910000E-01	3.87326333E-01	7.76354570E-03
2.00420000E-01	3.81176500E-01	7.71701613E-03
2.00920000E-01	3.95681167E-01	7.73613162E-03
2.01430000E-01	3.93306333E-01	7.76022242E-03
2.01940000E-01	3.99549667E-01	7.79983177E-03
2.02440000E-01	3.78588333E-01	7.78197226E-03
2.02950000E-01	3.94582333E-01	7.78138257E-03
2.03460000E-01	3.77195167E-01	7.80088318E-03
2.03960000E-01	3.77770000E-01	7.79384799E-03
2.04470000E-01	3.82954333E-01	7.80749253E-03
2.04980000E-01	3.81950500E-01	7.77237020E-03
2.05480000E-01	3.75058500E-01	7.76425455E-03
2.05990000E-01	3.79333167E-01	7.82185259E-03
2.06500000E-01	3.86114500E-01	7.77467297E-03
2.07000000E-01	3.74780667E-01	7.79782694E-03
2.07510000E-01	3.69199000E-01	7.70768291E-03
2.08020000E-01	3.67925333E-01	7.71917539E-03
2.08520000E-01	3.70496333E-01	7.64422363E-03
2.09030000E-01	3.68824833E-01	7.69546711E-03
2.09540000E-01	3.78833333E-01	7.76561035E-03
2.10040000E-01	3.76433833E-01	7.69023715E-03
2.10550000E-01	3.58181667E-01	7.72128376E-03
2.11060000E-01	3.63723500E-01	7.71450292E-03
2.11560000E-01	3.65924167E-01	7.76655405E-03
2.12070000E-01	3.67811167E-01	7.70526682E-03
2.12580000E-01	3.67766667E-01	7.69084562E-03
2.13080000E-01	3.55663667E-01	7.69758321E-03
2.13590000E-01	3.63624833E-01	7.72457448E-03
2.14100000E-01	3.52299833E-01	7.71228355E-03
2.14600000E-01	3.51015833E-01	7.69972871E-03
2.15110000E-01	3.58702833E-01	7.69432818E-03
2.15620000E-01	3.60776333E-01	7.67652586E-03
2.16120000E-01	3.54121333E-01	7.70238411E-03
2.16630000E-01	3.53603500E-01	7.68440978E-03
2.17140000E-01	3.62133833E-01	7.64351864E-03
2.17640000E-01	3.56072500E-01	7.62389060E-03
2.18150000E-01	3.51516833E-01	7.64852935E-03
2.18660000E-01	3.53233833E-01	7.63366629E-03
2.19160000E-01	3.54032333E-01	7.63552412E-03
2.19670000E-01	3.55834500E-01	7.61894730E-03
2.20180000E-01	3.51830667E-01	7.58297877E-03
2.20680000E-01	3.51906833E-01	7.58898535E-03
2.21190000E-01	3.42745500E-01	7.54672071E-03
2.21700000E-01	3.44790667E-01	7.55816619E-03
2.22200000E-01	3.31748667E-01	7.52670137E-03
2.22710000E-01	3.31743000E-01	7.50229867E-03
2.23220000E-01	3.36221333E-01	7.49237939E-03
2.23720000E-01	3.34913500E-01	7.52723861E-03
2.24230000E-01	3.42893333E-01	7.43098895E-03
2.24740000E-01	3.44468500E-01	7.41698184E-03
2.25240000E-01	3.47280000E-01	7.39856088E-03
2.25750000E-01	3.40192667E-01	7.44845770E-03
2.26260000E-01	3.38364500E-01	7.40217368E-03
2.26760000E-01	3.20626000E-01	7.38062499E-03
2.27270000E-01	3.40266833E-01	7.30461247E-03
2.27780000E-01	3.26598333E-01	7.35008280E-03
2.28280000E-01	3.37990500E-01	7.31013824E-03
2.28790000E-01	3.36893667E-01	7.31726474E-03
2.29300000E-01	3.31566500E-01	7.26659876E-03
2.29800000E-01	3.35037000E-01	7.25649770E-03
2.30310000E-01	3.36789333E-01	7.21948634E-03
2.30820000E-01	3.34288833E-01	7.23975009E-03
2.31320000E-01	3.36536167E-01	7.21241475E-03
2.31830000E-01	3.30722667E-01	7.17194527E-03
2.32340000E-01	3.32781667E-01	7.10326173E-03
2.32840000E-01	3.39892667E-01	7.08040211E-03
2.33350000E-01	3.33053833E-01	7.03410495E-03
2.33860000E-01	3.35689500E-01	7.02456386E-03
2.34360000E-01	3.34445667E-01	7.02666538E-03
2.34870000E-01	3.21564000E-01	7.01087889E-03
2.35380000E-01	3.26966833E-01	6.99978781E-03
2.35880000E-01	3.33900167E-01	6.99665690E-03
2.36390000E-01	3.21772667E-01	7.00475085E-03
2.36900000E-01	3.19671833E-01	6.92638422E-03
2.37400000E-01	3.13012167E-01	6.99298811E-03
2.37910000E-01	3.26961167E-01	6.92636523E-03
2.38420000E-01	3.21504000E-01	6.94826022E-03
2.38920000E-01	3.17035167E-01	6.89497689E-03
2.39430000E-01	3.24535167E-01	6.88682113E-03
2.39940000E-01	3.27411167E-01	6.92947828E-03
2.40440000E-01	3.06325500E-01	6.87482070E-03
2.40950000E-01	3.27200833E-01	6.85004023E-03
2.41450000E-01	3.11931833E-01	6.86010426E-03
2.41960000E-01	3.17813000E-01	6.78651730E-03
2.42470000E-01	3.15513000E-01	6.79812028E-03
2.42970000E-01	2.97504000E-01	6.80472097E-03
2.43480000E-01	3.04292167E-01	6.82154553E-03
2.43990000E-01	3.06857500E-01	6.73217122E-03
2.44490000E-01	3.11415167E-01	6.76536994E-03
2.45000000E-01	3.16523833E-01	6.72937749E-03
2.45510000E-01	3.17498833E-01	6.71850216E-03
2.46010000E-01	3.14384000E-01	6.69780519E-03
2.46520000E-01	3.04480000E-01	6.72256059E-03
2.47030000E-01	3.12238833E-01	6.72642217E-03
2.47530000E-01	3.12800667E-01	6.67665149E-03
2.48040000E-01	3.14111500E-01	6.71060588E-03
2.48550000E-01	3.16810667E-01	6.65959124E-03
2.49050000E-01	3.04313833E-01	6.62699988E-03
2.49560000E-01	3.14981167E-01	6.63714627E-03
2.50070000E-01	2.97547833E-01	6.63763735E-03
2.50570000E-01	3.04641167E-01	6.61502881E-03
2.51080000E-01	3.02910500E-01	6.56114046E-03
2.51590000E-01	3.08396167E-01	6.57623281E-03
2.52090000E-01	3.06118500E-01	6.57743012E-03
2.52600000E-01	2.92206500E-01	6.54529655E-03
2.53110000E-01	2.98348167E-01	6.52665602E-03
2.53610000E-01	2.96162500E-01	6.52887144E-03
2.54120000E-01	2.99404500E-01	6.49202799E-03
2.54630000E-01	2.94732333E-01	6.49372362E-03
2.55130000E-01	3.05234167E-01	6.50882329E-03
2.55640000E-01	2.98365667E-01	6.48979566E-03
2.56150000E-01	3.07899667E-01	6.44900672E-03
2.56650000E-01	2.96157000E-01	6.45139356E-03
2.57160000E-01	2.91702833E-01	6.42161483E-03
2.57670000E-01	3.04738667E-01	6.43440470E-03
2.58170000E-01	3.01405000E-01	6.38847206E-03
2.58680000E-01	3.02530333E-01	6.33361080E-03
2.59190000E-01	2.96942000E-01	6.33357047E-03
2.59690000E-01	2.90283833E-01	6.31479649E-03
2.60200000E-01	2.81729500E-01	6.30510296E-03
2.60710000E-01	2.79536667E-01	6.29302990E-03
2.61210000E-01	2.94548333E-01	6.31376888E-03
2.61720000E-01	2.92278500E-01	6.30183742E-03
2.62230000E-01	2.92197500E-01	6.28919822E-03
2.62730000E-01	2.86850333E-01	6.28551981E-03
2.63240000E-01	2.92347667E-01	6.25810304E-03
2.63750000E-01	2.90045000E-01	6.25229013E-03
2.64250000E-01	2.93439167E-01	6.25312482E-03
2.64760000E-01	2.90057833E-01	6.28246719E-03
2.65270000E-01	2.73375167E-01	6.23144159E-03
2.65770000E-01	2.87952833E-01	6.20270124E-03
2.66280000E-01	2.87652667E-01	6.22666919E-03
2.66790000E-01	2.91340167E-01	6.19392817E-03
2.67290000E-01	2.83594333E-01	6.18720152E-03
2.67800000E-01	2.85970167E-01	6.19394875E-03
2.68310000E-01	2.87281667E-01	6.14519317E-03
2.68810000E-01	2.86376667E-01	6.17140019E-03
2.69320000E-01	2.82015833E-01	6.13577724E-03
2.69830000E-01	2.74300833E-01	6.15599749E-03
2.70330000E-01	2.77753500E-01	6.11591090E-03
2.70840000E-01	2.83942667E-01	6.12156334E-03
2.71340000E-01	2.79144167E-01	6.13542966E-03
2.71850000E-01	2.77489500E-01	6.10238416E-03
2.72360000E-01	2.79177000E-01	6.07491445E-03
2.72860000E-01	2.83235000E-01	6.06664888E-03
2.73370000E-01	2.81964833E-01	6.11000466E-03
2.73880000E-01	2.71295833E-01	6.08099369E-03
2.74380000E-01	2.83760000E-01	6.05246645E-03
2.74890000E-01	2.81547333E-01	6.06055272E-03
2.75400000E-01	2.70936833E-01	6.02960595E-03
2.75900000E-01	2.83099000E-01	6.02633081E-03
2.76410000E-01	2.82523333E-01	6.04000297E-03
2.76920000E-01	2.77494667E-01	6.03451089E-03
2.77420000E-01	2.76870333E-01	6.00223079E-03
2.77930000E-01	2.78629833E-01	6.00741204E-03
2.78440000E-01	2.78704000E-01	6.02036646E-03
2.78940000E-01	2.66711167E-01	5.99964482E-03
2.79450000E-01	2.74660500E-01	5.97369378E-03
2.79960000E-01	2.58317167E-01	6.02944731E-03
2.80460000E-01	2.68106500E-01	5.99648733E-03
2.80970000E-01	2.72734833E-01	5.94506290E-03
2.81480000E-01	2.67733167E-01	5.98283512E-03
2.81980000E-01	2.72606333E-01	5.99581903E-03
2.82490000E-01	2.67935333E-01	5.98384434E-03
2.83000000E-01	2.63361833E-01	5.96248520E-03
2.83500000E-01	2.75141000E-01	5.94176052E-03
2.84010000E-01	2.71672333E-01	5.92191665E-03
2.84520000E-01	2.66519333E-01	5.85137465E-03
2.85020000E-01	2.68008667E-01	5.89928537E-03
2.85530000E-01	2.63107333E-01	5.89967676E-03
2.86040000E-01	2.70383833E-01	5.91750337E-03
2.86540000E-01	2.57688833E-01	5.91532444E-03
2.87050000E-01	2.59627000E-01	5.91195303E-03
2.87560000E-01	2.67476333E-01	5.92182519E-03
2.88060000E-01	2.62941833E-01	5.90183896E-03
2.88570000E-01	2.68243167E-01	5.91939179E-03
2.89080000E-01	2.71726333E-01	5.91048666E-03
2.89580000E-01	2.54785833E-01	5.90909390E-03
2.90090000E-01	2.57640833E-01	5.90659082E-03
2.90590000E-01	2.69454333E-01	5.95156288E-03
2.91100000E-01	2.54262500E-01	5.94448463E-03
2.91610000E-01	2.57865167E-01	5.90675652E-03
2.92110000E-01	2.61817833E-01	5.91867857E-03
2.92620000E-01	2.62599000E-01	5.93642486E-03
2.93130000E-01	2.55432333E-01	5.96430541E-03
2.93630000E-01	2.54555500E-01	5.92891908E-03
2.94140000E-01	2.55188000E-01	5.94498455E-03
2.94650000E-01	2.65595000E-01	5.94180987E-03
2.95150000E-01	2.49462667E-01	5.93770443E-03
2.95660000E-01	2.60316500E-01	5.92013596E-03
2.96170000E-01	2.54388167E-01	5.93781750E-03
2.96670000E-01	2.48361667E-01	5.91340325E-03
2.97180000E-01	2.57694000E-01	5.90055681E-03
2.97690000E-01	2.56725667E-01	5.92245803E-03
2.98190000E-01	2.50640500E-01	5.91749252E-03
2.98700000E-01	2.47707333E-01	5.85707074E-03
2.99210000E-01	2.43857000E-01	5.90484779E-03
2.99710000E-01	2.47657333E-01	5.89699742E-03
3.00220000E-01	2.51249000E-01	5.90739239E-03
3.00730000E-01	2.53470333E-01	5.88440764E-03
3.01230000E-01	2.45996333E-01	5.87506105E-03
3.01740000E-01	2.50839833E-01	5.92500252E-03
3.02250000E-01	2.52387500E-01	5.87235139E-03
3.02750000E-01	2.56853833E-01	5.85681163E-03
3.03260000E-01	2.43788000E-01	5.86545325E-03
3.03770000E-01	2.48670333E-01	5.83702208E-03
3.04270000E-01	2.45558500E-01	5.83739481E-03
3.04780000E-01	2.57258333E-01	5.82121156E-03
3.05290000E-01	2.50879500E-01	5.83010440E-03
3.05790000E-01	2.43368000E-01	5.81423235E-03
3.06300000E-01	2.42198500E-01	5.77224592E-03
3.06800000E-01	2.49255500E-01	5.75105207E-03
3.07310000E-01	2.40247833E-01	5.77127260E-03
3.07820000E-01	2.51488000E-01	5.74528970E-03
3.08320000E-01	2.44973167E-01	5.74417530E-03
3.08830000E-01	2.47639833E-01	5.76029269E-03
3.09340000E-01	2.41877000E-01	5.74740937E-03
3.09840000E-01	2.36587333E-01	5.83220003E-03
3.10350000E-01	2.40489667E-01	5.86908457E-03
3.10860000E-01	2.50847167E-01	5.94891629E-03
3.11360000E-01	2.42980667E-01	5.96846044E-03
3.11870000E-01	2.24929500E-01	6.01019465E-03
3.12380000E-01	2.38116667E-01	6.05339726E-03
3.12880000E-01	2.37993500E-01	6.05581750E-03
3.13390000E-01	2.43584167E-01	6.09183620E-03
3.13900000E-01	2.37106000E-01	6.10574313E-03
3.14400000E-01	2.38239500E-01	6.15950939E-03
3.14910000E-01	2.41191333E-01	6.14497444E-03
3.15420000E-01	2.40124500E-01	6.20062345E-03
3.15920000E-01	2.26638667E-01	6.18785415E-03
3.16430000E-01	2.42332333E-01	6.22617422E-03
3.16940000E-01	2.29708833E-01	6.24781616E-03
3.17440000E-01	2.30847000E-01	6.26791408E-03
3.17950000E-01	2.38685000E-01	6.30615984E-03
3.18450000E-01	2.33919833E-01	6.26478427E-03
3.18960000E-01	2.40414833E-01	6.31521177E-03
3.19470000E-01	2.35780333E-01	6.34063467E-03
3.19970000E-01	2.31470833E-01	6.28403874E-03
3.20480000E-01	2.38973333E-01	6.31619102E-03
3.20990000E-01	2.27950333E-01	6.29661234E-03
3.21490000E-01	2.35507500E-01	6.32783026E-03
3.22000000E-01	2.24564833E-01	6.27566789E-03
3.22510000E-01	2.34275000E-01	6.32785634E-03
3.23010000E-01	2.26785500E-01	6.31323344E-03
3.23520000E-01	2.28836333E-01	6.29489905E-03
3.24030000E-01	2.25281833E-01	6.30893522E-03
3.24530000E-01	2.30446500E-01	6.28218461E-03
3.25040000E-01	2.30393667E-01	6.33072998E-03
3.25550000E-01	2.29823667E-01	6.27209129E-03
3.26050000E-01	2.18517500E-01	6.31316395E-03
3.26560000E-01	2.34608000E-01	6.29576306E-03
3.27070000E-01	2.26051167E-01	6.30515516E-03
3.27570000E-01	2.15604500E-01	6.32284375E-03
3.28080000E-01	2.22334333E-01	6.32722106E-03
3.28590000E-01	2.32972000E-01	6.33151374E-03
3.29090000E-01	2.24099500E-01	6.33614316E-03
3.29600000E-01	2.29682667E-01	6.35335415E-03
3.30100000E-01	2.22447667E-01	6.36443158E-03
3.30610000E-01	2.27770667E-01	6.35362391E-03
3.31120000E-01	2.37319500E-01	6.37083529E-03
3.31620000E-01	2.23606000E-01	6.35959158E-03
3.32130000E-01	2.27518500E-01	6.39620131E-03
3.32640000E-01	2.21041833E-01	6.38949208E-03
3.33140000E-01	2.29657833E-01	6.40784524E-03
3.33650000E-01	2.31964500E-01	6.38021981E-03
3.34160000E-01	2.29321167E-01	6.41041471E-03
3.34660000E-01	2.18464500E-01	6.41777918E-03
3.35170000E-01	2.15673000E-01	6.39291629E-03
3.35680000E-01	2.21603833E-01	6.43541239E-03
3.36180000E-01	2.24472500E-01	6.43953658E-03
3.36690000E-01	2.34474667E-01	6.44355854E-03
3.37200000E-01	2.20299833E-01	6.43400691E-03
3.37700000E-01	2.21011667E-01	6.43333113E-03
3.38210000E-01	2.29230500E-01	6.45479590E-03
3.38720000E-01	2.21872500E-01	6.45162970E-03
3.39220000E-01	2.23725000E-01	6.46970369E-03
3.39730000E-01	2.19846167E-01	6.44389596E-03
3.40230000E-01	2.19799833E-01	6.47456412E-03
3.40740000E-01	2.25132833E-01	6.47102505E-03
3.41250000E-01	2.19449500E-01	6.51107702E-03
3.41750000E-01	2.19710667E-01	6.48495084E-03
3.42260000E-01	2.14370833E-01	6.51120029E-03
3.42770000E-01	2.15844833E-01	6.49925265E-03
3.43270000E-01	2.10632833E-01	6.47795890E-03
3.43780000E-01	2.16812167E-01	6.49885092E-03
3.44290000E-01	2.14719500E-01	6.48656074E-03
3.44790000E-01	2.14257333E-01	6.50834415E-03
3.45300000E-01	2.24778167E-01	6.53186967E-03
3.45810000E-01	2.01165167E-01	6.52397575E-03
3.46310000E-01	2.07453167E-01	6.54021918E-03
3.46820000E-01	2.11411167E-01	6.49474376E-03
3.47330000E-01	2.19393167E-01	6.50999691E-03
3.47830000E-01	2.08437333E-01	6.54072027E-03
3.48340000E-01	2.30779500E-01	6.55411879E-03
3.48840000E-01	2.13798000E-01	6.58883418E-03
3.49350000E-01	2.14209167E-01	6.57547182E-03
3.49860000E-01	2.08656000E-01	6.59427664E-03
3.50360000E-01	2.12912500E-01	6.58165131E-03
3.50870000E-01	2.14581000E-01	6.57859941E-03
3.51380000E-01	2.07065667E-01	6.55826754E-03
3.51880000E-01	2.18438167E-01	6.55807822E-03
3.52390000E-01	2.13664167E-01	6.58105284E-03
3.52900000E-01	2.08901333E-01	6.53100063E-03
3.53400000E-01	2.13597333E-01	6.54463955E-03
3.53910000E-01	2.08075667E-01	6.38825092E-03
3.54420000E-01	2.06554333E-01	6.35677748E-03
3.54920000E-01	2.06360667E-01	6.30473811E-03
3.55430000E-01	2.15892000E-01	6.29176466E-03
3.55940000E-01	2.07040500E-01	6.21449326E-03
3.56440000E-01	2.04749000E-01	6.17480639E-03
3.56950000E-01	1.98151667E-01	6.16659909E-03
3.57450000E-01	2.09439667E-01	6.21120900E-03
3.57960000E-01	2.11229167E-01	6.27002743E-03
3.58470000E-01	2.08415667E-01	6.29132181E-03
3.58970000E-01	2.07960500E-01	6.29200085E-03
3.59480000E-01	2.00142333E-01	6.28399350E-03
3.59990000E-01	2.05756000E-01	6.30141292E-03
3.60490000E-01	2.03207667E-01	6.31359286E-03
3.61000000E-01	1.99188667E-01	6.30888429E-03
3.61510000E-01	2.10052667E-01	6.31946291E-03
3.62010000E-01	2.09205833E-01	6.29726074E-03
3.62520000E-01	2.02015333E-01	6.34940531E-03
3.63030000E-01	2.11033667E-01	6.31453039E-03
3.63530000E-01	2.09378500E-01	6.37181393E-03
3.64040000E-01	2.00607667E-01	6.36336114E-03
3.64550000E-01	1.97368167E-01	6.38844091E-03
3.65050000E-01	2.03631667E-01	6.38949524E-03
3.65560000E-01	1.97595833E-01	6.39687577E-03
3.66060000E-01	2.04313167E-01	6.45675914E-03
3.66570000E-01	2.04071667E-01	6.43193497E-03
3.67080000E-01	1.95882833E-01	6.44100288E-03
3.67580000E-01	1.99717167E-01	6.49006753E-03
3.68090000E-01	1.99857333E-01	6.54828530E-03
3.68600000E-01	1.96086000E-01	6.60985496E-03
3.69100000E-01	2.00302667E-01	6.67703098E-03
3.69610000E-01	2.03183667E-01	6.66088818E-03
3.70120000E-01	2.03671500E-01	6.67877899E-03
3.70620000E-01	2.00537167E-01	6.70607057E-03
3.71130000E-01	1.96126167E-01	6.74774774E-03
3.71640000E-01	1.99380833E-01	6.75814006E-03
3.72140000E-01	1.91391833E-01	6.69281571E-03
3.72650000E-01	2.00245167E-01	6.74156835E-03
3.73150000E-01	1.99407500E-01	6.77695121E-03
3.73660000E-01	2.09847500E-01	6.77647843E-03
3.74170000E-01	2.07655000E-01	6.80239878E-03
3.74670000E-01	1.96263167E-01	6.84022117E-03
3.75180000E-01	2.00186500E-01	6.87938308E-03
3.75690000E-01	2.04841833E-01	6.91376185E-03
3.76190000E-01	1.86435000E-01	6.93457692E-03
3.76700000E-01	1.90314833E-01	6.96870128E-03
3.77210000E-01	2.01122667E-01	6.97677478E-03
3.77710000E-01	1.97193833E-01	7.03228971E-03
3.78220000E-01	1.92079000E-01	7.03107706E-03
3.78730000E-01	1.95039000E-01	7.09132255E-03
3.79230000E-01	1.94150333E-01	7.10551424E-03
3.79740000E-01	1.91028000E-01	7.11906829E-03
3.80240000E-01	1.88542000E-01	7.16667484E-03
3.80750000E-01	1.92292500E-01	7.19187323E-03
3.81260000E-01	1.85898000E-01	7.23547338E-03
3.81760000E-01	1.87365000E-01	7.24656779E-03
3.82270000E-01	1.90252667E-01	7.30226286E-03
3.82780000E-01	1.91831500E-01	7.32338582E-03
3.83280000E-01	1.90251333E-01	7.34867379E-03
3.83790000E-01	2.03377333E-01	7.36212338E-03
3.84300000E-01	1.91234167E-01	7.38347019E-03
3.84800000E-01	1.82518333E-01	7.44664578E-03
3.85310000E-01	1.92381167E-01	7.46720455E-03
3.85820000E-01	1.92021000E-01	7.48898376E-03
3.86320000E-01	1.80343000E-01	7.53980659E-03
3.86830000E-01	1.80457667E-01	7.51882027E-03
3.87330000E-01	1.93179167E-01	7.57103171E-03
3.87840000E-01	1.99290167E-01	7.62064306E-03
3.88350000E-01	1.92525333E-01	7.66341309E-03
3.88850000E-01	1.82156000E-01	7.63671065E-03
3.89360000E-01	1.88328000E-01	7.70010319E-03
3.89870000E-01	1.97921000E-01	7.72349019E-03
3.90370000E-01	1.87767000E-01	7.82042405E-03
3.90880000E-01	1.80646167E-01	7.75575143E-03
3.91390000E-01	1.86489167E-01	7.91084075E-03
3.91890000E-01	1.83088167E-01	7.90143490E-03
3.92400000E-01	1.89016333E-01	7.90324484E-03
3.92900000E-01	1.90833167E-01	7.95276892E-03
3.93410000E-01	1.94189000E-01	7.98273883E-03
3.93920000E-01	1.83069167E-01	7.99809064E-03
3.94420000E-01	1.96229500E-01	8.58725351E-03
3.94930000E-01	1.89451000E-01	8.10049336E-03
3.95440000E-01	1.85249500E-01	8.13545927E-03
3.95940000E-01	1.88869167E-01	8.14224684E-03
3.96450000E-01	1.77807333E-01	8.20056744E-03
3.96960000E-01	1.79420667E-01	8.26325673E-03
3.97460000E-01	1.78672000E-01	8.24674318E-03
3.97970000E-01	1.79862333E-01	8.30812788E-03
3.98470000E-01	1.83835500E-01	8.37741683E-03
3.98980000E-01	1.69803500E-01	8.37000985E-03
3.99490000E-01	1.95271833E-01	8.39939956E-03
3.99990000E-01	1.79158000E-01	8.41932815E-03
4.00500000E-01	1.98738333E-01	8.52694283E-03
4.01010000E-01	1.88615667E-01	8.50870964E-03
4.01510000E-01	1.79387167E-01	8.52869484E-03
4.02020000E-01	1.86946167E-01	8.65909385E-03
4.02530000E-01	1.78162167E-01	8.60806524E-03
4.03030000E-01	1.75180333E-01	8.58167476E-03
4.03540000E-01	1.84450833E-01	8.68510644E-03
4.04050000E-01	1.85006333E-01	8.70010293E-03
4.04550000E-01	1.76445167E-01	8.71968719E-03
4.05060000E-01	1.89608000E-01	8.69506918E-03
4.05560000E-01	1.94376500E-01	8.78497035E-03
4.06070000E-01	1.97427167E-01	8.78699295E-03
4.06580000E-01	1.74423333E-01	8.81021208E-03
4.07080000E-01	1.71117667E-01	8.82833664E-03
4.07590000E-01	1.83980667E-01	8.94611260E-03
4.08100000E-01	1.75720333E-01	8.88710651E-03
4.08600000E-01	1.84441000E-01	8.90508268E-03
4.09110000E-01	1.82625167E-01	8.89852503E-03
4.09620000E-01	1.75216333E-01	8.98529436E-03
4.10120000E-01	1.81251667E-01	8.91069843E-03
4.10630000E-01	1.79644500E-01	8.96420474E-03
4.11130000E-01	1.80532333E-01	9.07233214E-03
4.11640000E-01	1.70456000E-01	8.93962161E-03
4.12150000E-01	1.77535333E-01	8.91632180E-03
4.12650000E-01	1.68329667E-01	9.03113624E-03
4.13160000E-01	1.73036833E-01	9.03864329E-03
4.13670000E-01	1.70208833E-01	9.04975201E-03
4.14170000E-01	1.78243500E-01	9.06939994E-03
4.14680000E-01	1.79259000E-01	9.12237277E-03
4.15180000E-01	1.63573500E-01	9.09505590E-03
4.15690000E-01	1.69535000E-01	9.11904547E-03
4.16200000E-01	1.70144333E-01	9.16105436E-03
4.16700000E-01	1.69281667E-01	9.27940715E-03
4.17210000E-01	1.72605333E-01	9.19824806E-03
4.17720000E-01	1.60998000E-01	9.28886248E-03
4.18220000E-01	1.70792833E-01	9.27948723E-03
4.18730000E-01	1.53393333E-01	9.33641475E-03
4.19240000E-01	1.67395333E-01	9.36709693E-03
4.19740000E-01	1.66282667E-01	9.43664541E-03
4.20250000E-01	1.69364167E-01	9.50951555E-03
4.20750000E-01	1.53305167E-01	9.49822521E-03
4.21260000E-01	1.67847500E-01	9.47957148E-03
4.21770000E-01	1.75891833E-01	9.59490275E-03
4.22270000E-01	1.70900833E-01	9.67044880E-03
4.22780000E-01	1.71564167E-01	9.72493151E-03
4.23290000E-01	1.71849000E-01	9.75794938E-03
4.23790000E-01	1.65248333E-01	9.91657098E-03
4.24300000E-01	1.79430333E-01	9.86782486E-03
4.24810000E-01	1.72327833E-01	9.94370698E-03
4.25310000E-01	1.53361500E-01	1.00733191E-02
4.25820000E-01	1.81245833E-01	1.01866403E-02
4.26320000E-01	1.66173000E-01	1.01657948E-02
4.26830000E-01	1.65406500E-01	1.02229033E-02
4.27340000E-01	1.63643500E-01	1.03065639E-02
4.27840000E-01	1.56577333E-01	1.03060915E-02
4.28350000E-01	1.67570667E-01	1.04685930E-02
4.28860000E-01	1.71595333E-01	1.04894217E-02
4.29360000E-01	1.64564000E-01	1.06391039E-02
4.29870000E-01	1.60195167E-01	1.05971701E-02
4.30370000E-01	1.64288333E-01	1.07541942E-02
4.30880000E-01	1.61457500E-01	1.07643540E-02
4.31390000E-01	1.60111333E-01	1.09197606E-02
4.31890000E-01	1.75220667E-01	1.09625244E-02
4.32400000E-01	1.78503833E-01	1.10442427E-02
4.32910000E-01	1.60434000E-01	1.12351573E-02
4.33410000E-01	1.46593333E-01	1.11646689E-02
4.33920000E-01	1.55970000E-01	1.12435701E-02
4.34430000E-01	1.53765000E-01	1.14080038E-02
4.34930000E-01	1.53042500E-01	1.15387211E-02
4.35440000E-01	1.76977667E-01	1.16114979E-02
4.35940000E-01	1.69042167E-01	1.17020229E-02
4.36450000E-01	1.81057333E-01	1.17891952E-02
4.36960000E-01	1.69905000E-01	1.19368945E-02
4.37460000E-01	1.65087667E-01	1.18938078E-02
4.37970000E-01	1.77780000E-01	1.20612162E-02
4.38480000E-01	1.70169500E-01	1.21891963E-02
4.38980000E-01	1.50650167E-01	1.22189222E-02
4.39490000E-01	1.71831500E-01	1.23578081E-02
4.39990000E-01	1.54287500E-01	1.25443503E-02
