## Supplementary material for "Disordered proteins interact with the chemical environment to tune their protective function during drying": File S1: 100S - 8.csv

Q	I(Q)	Error
1.10200000E-02	6.11599450E+01	4.33705221E+01
1.17800000E-02	6.24992675E+01	2.74448002E+01
1.25400000E-02	6.39552875E+01	1.58468929E+01
1.33000000E-02	6.33059825E+01	7.42606124E+00
1.40600000E-02	6.39762025E+01	4.65773978E+00
1.48200000E-02	6.02434575E+01	2.90930774E+00
1.55800000E-02	6.00511050E+01	2.35613355E+00
1.63400000E-02	5.79184950E+01	1.48402302E+00
1.71000000E-02	5.73811100E+01	1.26841588E+00
1.78600000E-02	5.59201350E+01	1.01221608E+00
1.86200000E-02	5.57472025E+01	8.27307950E-01
1.93800000E-02	5.34905325E+01	7.23923862E-01
2.01400000E-02	5.23427400E+01	6.05036395E-01
2.09000000E-02	5.07270875E+01	5.63248835E-01
2.16600000E-02	4.90660475E+01	5.03781771E-01
2.24200000E-02	4.72737375E+01	4.65618992E-01
2.31800000E-02	4.65711150E+01	4.37066390E-01
2.39500000E-02	4.42926725E+01	4.05213963E-01
2.47100000E-02	4.38405325E+01	3.78038458E-01
2.54700000E-02	4.29713900E+01	3.60351057E-01
2.62300000E-02	4.12907900E+01	3.43129652E-01
2.69900000E-02	3.96894025E+01	3.25929988E-01
2.77500000E-02	3.90580150E+01	3.16811074E-01
2.85100000E-02	3.79366050E+01	2.95905937E-01
2.92700000E-02	3.68859850E+01	2.94583422E-01
3.00300000E-02	3.60990650E+01	2.88136476E-01
3.07900000E-02	3.48820725E+01	2.79187376E-01
3.15500000E-02	3.32373500E+01	2.77852598E-01
3.23100000E-02	3.26429600E+01	2.67115742E-01
3.30700000E-02	3.10615600E+01	2.59728285E-01
3.38300000E-02	3.07075975E+01	2.56823011E-01
3.45900000E-02	2.99356575E+01	2.44332049E-01
3.53500000E-02	2.93655175E+01	2.41522222E-01
3.61100000E-02	2.81900125E+01	2.36318088E-01
3.68700000E-02	2.70344175E+01	2.33333500E-01
3.76300000E-02	2.68557025E+01	2.27255267E-01
3.83900000E-02	2.56477925E+01	2.24362771E-01
3.91500000E-02	2.48781650E+01	2.16044849E-01
3.99100000E-02	2.41743075E+01	2.12512527E-01
4.06700000E-02	2.30304200E+01	2.04809353E-01
4.14300000E-02	2.32437550E+01	2.02643383E-01
4.21900000E-02	2.24503700E+01	2.04173936E-01
4.29500000E-02	2.20550600E+01	1.98355802E-01
4.37100000E-02	2.15144175E+01	1.95132081E-01
4.44700000E-02	2.04865875E+01	1.91487705E-01
4.52300000E-02	1.97671875E+01	1.87770337E-01
4.59900000E-02	1.92681875E+01	1.86465556E-01
4.67500000E-02	1.89643625E+01	1.83454531E-01
4.75100000E-02	1.83219675E+01	1.79232675E-01
4.82700000E-02	1.78887225E+01	1.75850616E-01
4.90300000E-02	1.72191550E+01	1.73155563E-01
4.97900000E-02	1.73176125E+01	1.73147467E-01
5.05500000E-02	1.64004100E+01	1.67230032E-01
5.13100000E-02	1.60551850E+01	1.64036026E-01
5.20700000E-02	1.61119700E+01	1.65590176E-01
5.28300000E-02	1.53570625E+01	1.59799134E-01
5.35900000E-02	1.52073325E+01	1.59693497E-01
5.43500000E-02	1.45946600E+01	1.56021649E-01
5.51100000E-02	1.40767425E+01	1.55779592E-01
5.58700000E-02	1.38957550E+01	1.53234660E-01
5.66300000E-02	1.35347175E+01	1.50630993E-01
5.73900000E-02	1.31962950E+01	1.50409179E-01
5.81500000E-02	1.29895625E+01	1.50017531E-01
5.89100000E-02	1.24642075E+01	1.46068888E-01
5.96700000E-02	1.23109300E+01	1.46604039E-01
6.04300000E-02	1.18527375E+01	1.44328818E-01
6.11900000E-02	1.16211450E+01	1.40951799E-01
6.19500000E-02	1.15495175E+01	1.43021353E-01
6.27100000E-02	1.10087850E+01	1.37974605E-01
6.34700000E-02	1.06050775E+01	1.38503471E-01
6.42300000E-02	1.06573375E+01	1.35980356E-01
6.49900000E-02	1.05560725E+01	1.34939618E-01
6.57500000E-02	1.00536875E+01	1.33494469E-01
6.65100000E-02	1.01177850E+01	1.33062581E-01
6.72700000E-02	9.80298250E+00	1.30964444E-01
6.80300000E-02	9.38489750E+00	1.32328309E-01
6.87900000E-02	9.19210250E+00	1.28839596E-01
6.95500000E-02	9.08211000E+00	1.26890407E-01
7.03100000E-02	8.95462500E+00	1.28020583E-01
7.10700000E-02	8.80498000E+00	1.26216409E-01
7.18300000E-02	8.50924000E+00	1.26245339E-01
7.25900000E-02	8.44448500E+00	1.23058869E-01
7.33500000E-02	8.21586000E+00	1.20061467E-01
7.41200000E-02	8.09847250E+00	1.22083783E-01
7.48800000E-02	7.85527750E+00	1.20213424E-01
7.56400000E-02	7.66408250E+00	1.18929228E-01
7.64000000E-02	7.85107500E+00	1.19748149E-01
7.71600000E-02	7.54080500E+00	1.15963831E-01
7.79200000E-02	7.10262500E+00	1.14937097E-01
7.86800000E-02	7.12319250E+00	1.15303696E-01
7.94400000E-02	7.09343000E+00	1.14816281E-01
8.02000000E-02	6.74807000E+00	1.13212554E-01
8.09600000E-02	6.83549500E+00	1.11567205E-01
8.17200000E-02	6.78360500E+00	1.15520388E-01
8.24800000E-02	6.49863750E+00	1.15588657E-01
8.32400000E-02	6.45421000E+00	1.16967698E-01
8.40000000E-02	6.48331500E+00	1.14481072E-01
8.47600000E-02	6.20272250E+00	1.17159411E-01
8.55200000E-02	6.19632500E+00	1.15678118E-01
8.62800000E-02	5.95637000E+00	1.14674736E-01
8.70400000E-02	5.95733500E+00	1.15087471E-01
8.78000000E-02	5.88212750E+00	1.13363655E-01
8.85600000E-02	5.85833500E+00	1.13399970E-01
8.93200000E-02	5.61808250E+00	1.13115454E-01
9.00800000E-02	5.53138750E+00	1.14893225E-01
9.08400000E-02	5.34981750E+00	1.15249373E-01
9.16000000E-02	5.30298000E+00	1.15881966E-01
9.23600000E-02	5.21793000E+00	1.17411921E-01
9.31200000E-02	5.19653750E+00	1.17275042E-01
9.38800000E-02	4.86907500E+00	1.16087531E-01
9.46400000E-02	5.04770250E+00	1.15355304E-01
9.54000000E-02	4.81042000E+00	1.14078248E-01
9.61600000E-02	4.82746500E+00	1.15369926E-01
9.69200000E-02	4.56364750E+00	1.14018616E-01
9.76800000E-02	4.58411750E+00	1.12794939E-01
9.84400000E-02	4.60386500E+00	1.12356205E-01
9.92000000E-02	4.32808250E+00	1.09782003E-01
9.99600000E-02	4.34536500E+00	1.11833705E-01
1.00720000E-01	4.37766000E+00	1.11709011E-01
1.01480000E-01	4.34647500E+00	1.08032597E-01
1.02240000E-01	4.38811000E+00	1.06016235E-01
1.03000000E-01	4.36629750E+00	1.07428741E-01
1.03760000E-01	4.16445000E+00	1.07684201E-01
1.04520000E-01	4.10147000E+00	1.09546880E-01
1.05280000E-01	3.96914750E+00	1.09028152E-01
1.06040000E-01	3.94037000E+00	1.07137541E-01
1.06800000E-01	3.93274500E+00	1.04406431E-01
1.07560000E-01	3.75255500E+00	1.03426992E-01
1.08320000E-01	3.79412750E+00	1.01284786E-01
1.09080000E-01	3.64833500E+00	1.01654221E-01
1.09840000E-01	3.73690500E+00	9.99833893E-02
1.10600000E-01	3.58330500E+00	1.00012774E-01
1.11360000E-01	3.58885000E+00	9.91200471E-02
1.12120000E-01	3.38283000E+00	9.88514310E-02
1.12880000E-01	3.52180250E+00	9.84548724E-02
1.13640000E-01	3.46723750E+00	9.74576638E-02
1.14400000E-01	3.46985000E+00	9.74987750E-02
1.15160000E-01	3.27683750E+00	9.79835598E-02
1.15920000E-01	3.20774250E+00	9.65786672E-02
1.16680000E-01	3.19057500E+00	9.47167383E-02
1.17440000E-01	3.17587250E+00	9.54937120E-02
1.18200000E-01	3.21063500E+00	9.44130565E-02
1.18960000E-01	3.09536000E+00	9.33787680E-02
1.19720000E-01	3.18750250E+00	9.21175973E-02
1.20480000E-01	3.01160250E+00	9.22361930E-02
1.21240000E-01	3.11080500E+00	9.06837365E-02
1.22000000E-01	2.80537750E+00	9.15346475E-02
1.22760000E-01	2.88300750E+00	9.04746847E-02
1.23520000E-01	3.04170250E+00	9.05420332E-02
1.24280000E-01	2.72765250E+00	8.97530308E-02
1.25040000E-01	2.90059750E+00	8.95874330E-02
1.25800000E-01	2.68948250E+00	8.98139179E-02
1.26560000E-01	2.70441000E+00	8.88192257E-02
1.27320000E-01	2.75487750E+00	8.87950987E-02
1.28080000E-01	2.63911500E+00	8.71535459E-02
1.28840000E-01	2.59952500E+00	8.65789085E-02
1.29600000E-01	2.58719000E+00	8.59505406E-02
1.30360000E-01	2.60281500E+00	8.60150205E-02
1.31120000E-01	2.62147000E+00	8.51391147E-02
1.31880000E-01	2.49365500E+00	8.32161266E-02
1.32640000E-01	2.67798000E+00	8.37190384E-02
1.33400000E-01	2.39107000E+00	8.39021008E-02
1.34160000E-01	2.53748250E+00	8.26021154E-02
1.34920000E-01	2.50329250E+00	8.22500812E-02
1.35680000E-01	2.30562000E+00	8.26792139E-02
1.36440000E-01	2.28642000E+00	8.21401780E-02
1.37200000E-01	2.24535250E+00	8.24292483E-02
1.37960000E-01	2.28072750E+00	8.19336561E-02
1.38730000E-01	2.07312750E+00	8.08768503E-02
1.39490000E-01	2.27920750E+00	8.03639024E-02
1.40250000E-01	2.13043750E+00	8.04325995E-02
1.41010000E-01	2.12315250E+00	8.11025391E-02
1.41770000E-01	2.30874750E+00	8.05284287E-02
1.42530000E-01	2.19531250E+00	7.93357349E-02
1.43290000E-01	2.08581500E+00	7.92331120E-02
1.44050000E-01	2.07533000E+00	7.90645794E-02
1.44810000E-01	1.94479500E+00	7.79846158E-02
1.45570000E-01	2.02653000E+00	7.93659254E-02
1.46330000E-01	1.96020750E+00	7.84537249E-02
1.47090000E-01	1.95468250E+00	7.80608106E-02
1.47850000E-01	1.98491750E+00	7.80322253E-02
1.48610000E-01	1.92581250E+00	7.63765960E-02
1.49370000E-01	1.90079000E+00	7.70580770E-02
1.50130000E-01	1.82347000E+00	7.70549671E-02
1.50890000E-01	1.85432000E+00	7.62102631E-02
1.51650000E-01	1.76583750E+00	7.66128912E-02
1.52410000E-01	1.81968750E+00	7.68791438E-02
1.53170000E-01	1.92509500E+00	7.58953001E-02
1.53930000E-01	1.70474000E+00	7.59090002E-02
1.54690000E-01	1.75675750E+00	7.58067779E-02
1.55450000E-01	1.67689000E+00	7.51426204E-02
1.56210000E-01	1.64904250E+00	7.41364915E-02
1.56970000E-01	1.65490000E+00	7.30535321E-02
1.57730000E-01	1.69800500E+00	7.35202355E-02
1.58490000E-01	1.62571250E+00	7.34755620E-02
1.59250000E-01	1.45757000E+00	7.28837540E-02
1.60010000E-01	1.54342000E+00	7.31083642E-02
1.60770000E-01	1.63870750E+00	7.29410905E-02
1.61530000E-01	1.54798250E+00	7.22682631E-02
1.62290000E-01	1.59821000E+00	7.19475111E-02
1.63050000E-01	1.63917750E+00	7.25122403E-02
1.63810000E-01	1.60489500E+00	7.18378393E-02
1.64570000E-01	1.49559750E+00	7.16952203E-02
1.65330000E-01	1.44410500E+00	7.11330957E-02
1.66090000E-01	1.45256500E+00	7.11650771E-02
1.66850000E-01	1.42718500E+00	7.03772828E-02
1.67610000E-01	1.36204750E+00	7.00758867E-02
1.68370000E-01	1.51306250E+00	7.05132974E-02
1.69130000E-01	1.43980500E+00	6.97405643E-02
1.69890000E-01	1.39797500E+00	7.08273395E-02
1.70650000E-01	1.35900000E+00	7.11133240E-02
1.71410000E-01	1.23499000E+00	7.10910683E-02
1.72170000E-01	1.40356250E+00	7.14258993E-02
1.72930000E-01	1.30580750E+00	7.17642518E-02
1.73690000E-01	1.42529000E+00	7.09089078E-02
1.74450000E-01	1.32957250E+00	7.14251714E-02
1.75210000E-01	1.34424500E+00	7.16650304E-02
1.75970000E-01	1.35549000E+00	7.10868187E-02
1.76730000E-01	1.22297750E+00	7.17360651E-02
1.77490000E-01	1.23291500E+00	7.13027640E-02
1.78250000E-01	1.25694250E+00	7.21036388E-02
1.79010000E-01	1.26736750E+00	7.19623426E-02
1.79770000E-01	1.26166250E+00	7.28389064E-02
1.80530000E-01	1.13876500E+00	7.36051001E-02
1.81290000E-01	1.09596500E+00	7.35891745E-02
1.82050000E-01	1.16784750E+00	7.33091386E-02
1.82810000E-01	1.01886500E+00	7.31895521E-02
1.83570000E-01	1.05902250E+00	7.42727737E-02
1.84330000E-01	1.15419250E+00	7.45314665E-02
1.85090000E-01	1.04941500E+00	7.52052962E-02
1.85850000E-01	1.04519500E+00	7.40029025E-02
1.86610000E-01	1.01606500E+00	7.52329979E-02
1.87370000E-01	1.01774000E+00	7.49466631E-02
1.88130000E-01	1.04413750E+00	7.58380399E-02
1.88890000E-01	8.94242500E-01	7.57431385E-02
1.89650000E-01	1.02858000E+00	7.54089997E-02
1.90410000E-01	9.57725000E-01	7.62133846E-02
1.91170000E-01	1.10328000E+00	7.67883952E-02
1.91930000E-01	1.07573000E+00	7.71133989E-02
1.92690000E-01	9.61755000E-01	7.66595788E-02
1.93450000E-01	9.22147500E-01	7.58502169E-02
1.94210000E-01	8.79115000E-01	7.67463498E-02
1.94970000E-01	9.84217500E-01	7.64747182E-02
1.95730000E-01	9.59612500E-01	7.69823672E-02
1.96490000E-01	1.03812250E+00	7.68271398E-02
1.97250000E-01	9.29837500E-01	7.68119514E-02
1.98010000E-01	1.03980500E+00	7.74379442E-02
1.98770000E-01	9.12062500E-01	7.68279122E-02
1.99530000E-01	8.12887500E-01	7.75759579E-02
2.00290000E-01	1.00080000E+00	7.69291198E-02
2.01050000E-01	6.72697500E-01	7.80045233E-02
2.01810000E-01	9.48072500E-01	7.78407337E-02
2.02570000E-01	9.28815000E-01	7.76004855E-02
2.03330000E-01	9.79510000E-01	7.87149974E-02
2.04090000E-01	8.46267500E-01	7.79742603E-02
2.04850000E-01	8.47172500E-01	7.78534604E-02
2.05610000E-01	7.22725000E-01	7.74586343E-02
2.06370000E-01	8.48782500E-01	7.80905465E-02
2.07130000E-01	7.48802500E-01	7.76748385E-02
2.07890000E-01	8.62177500E-01	7.53876419E-02
2.08650000E-01	7.70982500E-01	7.69741536E-02
2.09410000E-01	8.00880000E-01	7.70207909E-02
2.10170000E-01	7.74237500E-01	7.68625743E-02
2.10930000E-01	7.23637500E-01	7.72629552E-02
2.11690000E-01	7.79907500E-01	7.80993612E-02
2.12450000E-01	6.72025000E-01	7.72092149E-02
2.13210000E-01	8.03277500E-01	7.70463372E-02
2.13970000E-01	6.85057500E-01	7.73207501E-02
2.14730000E-01	8.01387500E-01	7.78001050E-02
2.15490000E-01	7.83600000E-01	7.61494519E-02
2.16250000E-01	6.64027500E-01	7.68728741E-02
2.17010000E-01	6.42407500E-01	7.67508285E-02
2.17770000E-01	5.57622500E-01	7.74469734E-02
2.18530000E-01	7.39325000E-01	7.75493608E-02
2.19290000E-01	6.78562500E-01	7.72955415E-02
2.20050000E-01	5.80240000E-01	7.62440242E-02
2.20810000E-01	7.26045000E-01	7.64002932E-02
2.21570000E-01	5.48665000E-01	7.57346235E-02
2.22330000E-01	5.99412500E-01	7.61078743E-02
2.23090000E-01	6.50207500E-01	7.53076515E-02
2.23850000E-01	5.54945000E-01	7.48350924E-02
2.24610000E-01	6.02447500E-01	7.47350589E-02
2.25370000E-01	6.39635000E-01	7.40812764E-02
2.26130000E-01	6.70890000E-01	7.53901112E-02
2.26890000E-01	5.33452500E-01	7.33761299E-02
2.27650000E-01	5.23540000E-01	7.40487065E-02
2.28410000E-01	5.19185000E-01	7.26179948E-02
2.29170000E-01	5.78210000E-01	7.30910622E-02
2.29930000E-01	6.02807500E-01	7.26597342E-02
2.30690000E-01	6.14362500E-01	7.28898346E-02
2.31450000E-01	6.59325000E-01	7.25635413E-02
2.32210000E-01	6.21137500E-01	7.17956582E-02
2.32970000E-01	6.07855000E-01	7.06859133E-02
2.33730000E-01	5.29165000E-01	7.09329424E-02
2.34490000E-01	6.42042500E-01	7.02573361E-02
2.35250000E-01	5.09280000E-01	6.95251878E-02
2.36010000E-01	4.55205000E-01	6.97906650E-02
2.36770000E-01	4.70272500E-01	6.94256207E-02
2.37530000E-01	5.31680000E-01	6.97049491E-02
2.38290000E-01	5.89045000E-01	6.93384614E-02
2.39050000E-01	4.68342500E-01	6.87767711E-02
2.39810000E-01	5.66757500E-01	6.96393854E-02
2.40570000E-01	5.60110000E-01	6.92131256E-02
2.41330000E-01	4.90225000E-01	6.86923042E-02
2.42090000E-01	5.61140000E-01	6.84909092E-02
2.42850000E-01	4.60855000E-01	6.78734835E-02
2.43610000E-01	4.44890000E-01	6.77969199E-02
2.44370000E-01	5.38562500E-01	6.84005596E-02
2.45130000E-01	5.02817500E-01	6.82605939E-02
2.45890000E-01	3.35307500E-01	6.70941070E-02
2.46650000E-01	4.43347500E-01	6.76777205E-02
2.47410000E-01	5.59380000E-01	6.73743836E-02
2.48170000E-01	5.43132500E-01	6.69403310E-02
2.48930000E-01	3.82365000E-01	6.64975931E-02
2.49690000E-01	4.27785000E-01	6.62834338E-02
2.50450000E-01	4.42222500E-01	6.62510902E-02
2.51210000E-01	2.83125000E-01	6.57206208E-02
2.51970000E-01	4.71842500E-01	6.53137659E-02
2.52730000E-01	3.83185000E-01	6.58789343E-02
2.53490000E-01	3.66502500E-01	6.50111422E-02
2.54250000E-01	3.87757500E-01	6.52548550E-02
2.55010000E-01	3.84432500E-01	6.45786344E-02
2.55770000E-01	5.56635000E-01	6.40072561E-02
2.56530000E-01	3.23650000E-01	6.49950643E-02
2.57290000E-01	3.37837500E-01	6.42297170E-02
2.58050000E-01	5.22350000E-01	6.38696756E-02
2.58810000E-01	4.43467500E-01	6.33671975E-02
2.59570000E-01	3.51970000E-01	6.33208931E-02
2.60330000E-01	3.03752500E-01	6.36503955E-02
2.61090000E-01	3.58227500E-01	6.33308831E-02
2.61850000E-01	3.59855000E-01	6.28095394E-02
2.62610000E-01	3.19765000E-01	6.26347107E-02
2.63370000E-01	3.27590000E-01	6.29795583E-02
2.64130000E-01	3.50387500E-01	6.24961533E-02
2.64890000E-01	4.20750000E-01	6.20395440E-02
2.65650000E-01	3.88302500E-01	6.23658009E-02
2.66410000E-01	3.01997500E-01	6.26639737E-02
2.67170000E-01	2.72422500E-01	6.17082860E-02
2.67930000E-01	3.54837500E-01	6.17168583E-02
2.68690000E-01	3.46520000E-01	6.10692813E-02
2.69450000E-01	3.50940000E-01	6.11936842E-02
2.70210000E-01	3.83945000E-01	6.15562348E-02
2.70970000E-01	4.09525000E-01	6.08317068E-02
2.71720000E-01	3.28897500E-01	6.09543714E-02
2.72480000E-01	3.22697500E-01	6.11008867E-02
2.73240000E-01	2.58427500E-01	6.08773257E-02
2.74000000E-01	3.50162500E-01	6.09957230E-02
2.74760000E-01	2.10387500E-01	6.03004214E-02
2.75520000E-01	3.58890000E-01	5.98015834E-02
2.76280000E-01	3.26172500E-01	6.01990920E-02
2.77040000E-01	2.99647500E-01	6.00578205E-02
2.77800000E-01	2.48592500E-01	5.97185664E-02
2.78560000E-01	1.31440000E-01	5.94778267E-02
2.79320000E-01	3.51085000E-01	5.96152608E-02
2.80080000E-01	3.09217500E-01	5.90264440E-02
2.80840000E-01	2.66160000E-01	5.94755909E-02
2.81600000E-01	1.92335000E-01	5.92614747E-02
2.82360000E-01	2.59072500E-01	5.88891172E-02
2.83120000E-01	2.70495000E-01	5.86317273E-02
2.83880000E-01	2.56357500E-01	5.85301851E-02
2.84640000E-01	1.82045000E-01	5.82876316E-02
2.85400000E-01	2.23882500E-01	5.83154211E-02
2.86160000E-01	2.42415000E-01	5.86037464E-02
2.86920000E-01	2.95812500E-01	5.86756058E-02
2.87680000E-01	2.21022500E-01	5.85252223E-02
2.88440000E-01	3.18570000E-01	5.81163499E-02
2.89200000E-01	1.92175000E-01	5.83938543E-02
2.89960000E-01	2.32105000E-01	5.83535193E-02
2.90720000E-01	1.77157500E-01	5.84326205E-02
2.91480000E-01	2.70810000E-01	5.90779125E-02
2.92240000E-01	1.51515000E-01	5.85604222E-02
2.93000000E-01	2.28215000E-01	5.89764875E-02
2.93760000E-01	2.27655000E-01	5.89239101E-02
2.94520000E-01	1.91347500E-01	5.89395953E-02
2.95280000E-01	1.63760000E-01	5.87331676E-02
2.96040000E-01	2.37657500E-01	5.86851218E-02
2.96800000E-01	1.53632500E-01	5.87093564E-02
2.97560000E-01	2.46505000E-01	5.89258538E-02
2.98320000E-01	1.57485000E-01	5.86088867E-02
2.99080000E-01	2.59925000E-01	5.84655976E-02
2.99840000E-01	1.78990000E-01	5.85839291E-02
3.00600000E-01	2.12985000E-01	5.79125755E-02
3.01360000E-01	2.10477500E-01	5.81586238E-02
3.02120000E-01	1.20635000E-01	5.82713170E-02
3.02880000E-01	2.18082500E-01	5.81876086E-02
3.03640000E-01	1.89682500E-01	5.77491304E-02
3.04400000E-01	1.43217500E-01	5.76530258E-02
3.05160000E-01	1.50925000E-01	5.75631095E-02
3.05920000E-01	1.47167500E-01	5.70661847E-02
3.06680000E-01	1.47800000E-01	5.76476815E-02
3.07440000E-01	2.16205000E-01	5.67168570E-02
3.08200000E-01	1.33930000E-01	5.72624104E-02
3.08960000E-01	1.57897500E-01	5.66873254E-02
3.09720000E-01	8.89350000E-02	5.75076203E-02
3.10480000E-01	1.82822500E-01	5.85338497E-02
3.11240000E-01	1.50487500E-01	5.88833285E-02
3.12000000E-01	1.63217500E-01	5.90505943E-02
3.12760000E-01	1.90895000E-01	6.05953736E-02
3.13520000E-01	1.55585000E-01	6.01366961E-02
3.14280000E-01	9.92925000E-02	6.06140101E-02
3.15040000E-01	2.64422500E-01	6.08532095E-02
3.15800000E-01	2.59027500E-01	6.12527933E-02
3.16560000E-01	7.75975000E-02	6.19111147E-02
3.17320000E-01	2.39377500E-01	6.19396374E-02
3.18080000E-01	9.47000000E-02	6.14634574E-02
3.18830000E-01	1.31267500E-01	6.25544359E-02
3.19590000E-01	1.68057500E-01	6.18755949E-02
3.20350000E-01	1.86942500E-01	6.23628579E-02
3.21110000E-01	1.11172500E-01	6.21764954E-02
3.21870000E-01	5.41375000E-02	6.13272954E-02
3.22630000E-01	2.05332500E-01	6.48521901E-02
3.23390000E-01	1.72990000E-01	6.19148369E-02
3.24150000E-01	1.68782500E-01	6.18656203E-02
3.24910000E-01	1.87052500E-01	6.16288427E-02
3.25670000E-01	1.54822500E-01	6.17669919E-02
3.26430000E-01	1.76067500E-01	6.22881274E-02
3.27190000E-01	-3.69900000E-02	6.16743235E-02
3.27950000E-01	1.92660000E-01	6.26660614E-02
3.28710000E-01	9.48325000E-02	6.21322209E-02
3.29470000E-01	1.18180000E-01	6.28435659E-02
3.30230000E-01	8.69900000E-02	6.24328953E-02
3.30990000E-01	3.02500000E-03	6.22944523E-02
3.31750000E-01	8.57600000E-02	6.23382017E-02
3.32510000E-01	1.26942500E-01	6.25610132E-02
3.33270000E-01	1.30805000E-01	6.35348566E-02
3.34030000E-01	3.73325000E-02	6.24163787E-02
3.34790000E-01	1.06905000E-01	6.33965043E-02
3.35550000E-01	-1.11050000E-02	6.36210131E-02
3.36310000E-01	7.06075000E-02	6.30791066E-02
3.37070000E-01	1.68262500E-01	6.59694702E-02
3.37830000E-01	5.51550000E-02	6.38409877E-02
3.38590000E-01	3.62425000E-02	6.34062079E-02
3.39350000E-01	5.33675000E-02	6.31867233E-02
3.40110000E-01	8.84300000E-02	6.33118703E-02
3.40870000E-01	1.61382500E-01	6.35096476E-02
3.41630000E-01	-5.65200000E-02	6.37350260E-02
3.42390000E-01	6.68275000E-02	6.39922046E-02
3.43150000E-01	-4.60500000E-03	6.41260894E-02
3.43910000E-01	8.20250000E-03	6.34311402E-02
3.44670000E-01	7.14775000E-02	6.39597151E-02
3.45430000E-01	2.01605000E-01	6.44497396E-02
3.46190000E-01	2.36930000E-01	6.41771985E-02
3.46950000E-01	9.64125000E-02	6.39286470E-02
3.47710000E-01	1.23000000E-03	6.39585234E-02
3.48470000E-01	5.82175000E-02	6.42004608E-02
3.49220000E-01	1.77142500E-01	6.40651921E-02
3.49980000E-01	1.83330000E-01	6.48286441E-02
3.50740000E-01	2.03250000E-03	6.41849522E-02
3.51500000E-01	5.20400000E-02	6.47285577E-02
3.52260000E-01	8.55300000E-02	6.41431968E-02
3.53020000E-01	2.95175000E-02	6.36811390E-02
3.53780000E-01	6.99950000E-02	6.28932890E-02
3.54540000E-01	4.69325000E-02	6.18985569E-02
3.55300000E-01	7.93150000E-02	6.14738598E-02
3.56060000E-01	9.88650000E-02	6.11111967E-02
3.56820000E-01	9.70150000E-02	6.11371193E-02
3.57580000E-01	1.89775000E-02	6.17894784E-02
3.58340000E-01	-1.17940000E-01	6.18406597E-02
3.59100000E-01	-1.20600000E-02	6.21432949E-02
3.59860000E-01	7.79750000E-03	6.20263243E-02
3.60620000E-01	9.16475000E-02	6.16393182E-02
3.61380000E-01	1.94925000E-01	6.14392831E-02
3.62140000E-01	-2.85800000E-02	6.17845063E-02
3.62900000E-01	8.35275000E-02	6.21233958E-02
3.63660000E-01	1.04562500E-01	6.22068124E-02
3.64420000E-01	3.66550000E-02	6.22344270E-02
3.65180000E-01	-3.49325000E-02	6.24194423E-02
3.65940000E-01	1.55575000E-02	6.29353049E-02
3.66700000E-01	3.87700000E-02	6.29900910E-02
3.67460000E-01	-3.20975000E-02	6.32571097E-02
3.68220000E-01	-3.53500000E-02	6.50298758E-02
3.68980000E-01	4.64900000E-02	6.51219916E-02
3.69740000E-01	1.09500000E-03	6.60549940E-02
3.70500000E-01	-8.42500000E-04	6.64772801E-02
3.71260000E-01	-6.01900000E-02	6.57713739E-02
3.72020000E-01	7.74250000E-03	6.48651857E-02
3.72770000E-01	-7.20175000E-02	6.60349732E-02
3.73530000E-01	-8.02750000E-03	6.60740901E-02
3.74290000E-01	-3.69500000E-03	6.70407294E-02
3.75050000E-01	-2.45975000E-02	6.66493874E-02
3.75810000E-01	4.57825000E-02	6.81640576E-02
3.76570000E-01	-9.81100000E-02	6.80046822E-02
3.77330000E-01	-4.73475000E-02	6.79533978E-02
3.78090000E-01	-5.66100000E-02	6.84606528E-02
3.78850000E-01	-4.08975000E-02	6.88641915E-02
3.79610000E-01	-3.35225000E-02	6.91078726E-02
3.80370000E-01	8.90250000E-02	7.05231498E-02
3.81130000E-01	9.18700000E-02	7.08165841E-02
3.81890000E-01	5.41575000E-02	7.08782211E-02
3.82650000E-01	-5.09675000E-02	7.10611797E-02
3.83410000E-01	-2.02825000E-02	7.21666805E-02
3.84170000E-01	2.68900000E-02	7.26819908E-02
3.84930000E-01	-9.88575000E-02	7.25396143E-02
3.85690000E-01	3.55625000E-02	7.30390957E-02
3.86450000E-01	1.37482500E-01	7.41959122E-02
3.87210000E-01	-2.58750000E-02	7.34734686E-02
3.87970000E-01	-2.68150000E-02	7.41373573E-02
3.88730000E-01	-9.95875000E-02	7.46434330E-02
3.89490000E-01	5.22525000E-02	7.57530336E-02
3.90250000E-01	9.33375000E-02	7.62268582E-02
3.91010000E-01	1.83475000E-02	7.65965673E-02
3.91770000E-01	-8.76725000E-02	7.69580792E-02
3.92520000E-01	-3.78550000E-02	7.72738112E-02
3.93280000E-01	-1.13217500E-01	7.70355573E-02
3.94040000E-01	2.55500000E-02	8.82682623E-02
3.94800000E-01	-1.56275000E-02	7.92090816E-02
3.95560000E-01	-8.46250000E-03	7.89757062E-02
3.96320000E-01	-1.01992500E-01	8.00633620E-02
3.97080000E-01	1.35150000E-02	8.11243734E-02
3.97840000E-01	-5.71150000E-02	8.08473345E-02
3.98600000E-01	-1.39900000E-02	8.18487574E-02
3.99360000E-01	-2.68075000E-02	8.34588192E-02
4.00120000E-01	-1.11620000E-01	8.22274174E-02
4.00880000E-01	-1.03540000E-01	8.47578018E-02
4.01640000E-01	-1.22782500E-01	8.37470155E-02
4.02400000E-01	-1.99400000E-02	8.49189018E-02
4.03160000E-01	5.06150000E-02	8.55549754E-02
4.03920000E-01	-1.43690000E-01	8.52191206E-02
4.04680000E-01	5.81550000E-02	8.57373926E-02
4.05440000E-01	-5.36825000E-02	8.62100865E-02
4.06200000E-01	-1.10242500E-01	8.75622338E-02
4.06960000E-01	2.25175000E-02	8.70775016E-02
4.07720000E-01	-7.70900000E-02	8.77952746E-02
4.08480000E-01	-8.99375000E-02	8.68581324E-02
4.09240000E-01	-4.06700000E-02	8.88540216E-02
4.09990000E-01	4.43900000E-02	8.85721777E-02
4.10750000E-01	5.77025000E-02	8.87537132E-02
4.11510000E-01	-9.83700000E-02	8.78229053E-02
4.12270000E-01	1.29850000E-02	8.89667899E-02
4.13030000E-01	1.63450000E-02	8.79021149E-02
4.13790000E-01	-7.36625000E-02	8.84638345E-02
4.14550000E-01	-5.28025000E-02	9.02350636E-02
4.15310000E-01	-4.81025000E-02	9.05126828E-02
4.16070000E-01	-4.92100000E-02	8.91299043E-02
4.16830000E-01	2.54850000E-02	9.05924523E-02
4.17590000E-01	3.04325000E-02	9.07263634E-02
4.18350000E-01	-1.25827500E-01	9.00511171E-02
4.19110000E-01	4.58800000E-02	9.24546823E-02
4.19870000E-01	-1.06372500E-01	9.14009569E-02
4.20630000E-01	3.71800000E-02	9.38345514E-02
4.21390000E-01	2.16400000E-02	9.46617182E-02
4.22150000E-01	-1.16037500E-01	9.42610489E-02
4.22910000E-01	-1.63902500E-01	9.57531381E-02
4.23670000E-01	-9.55600000E-02	9.62258176E-02
4.24430000E-01	-1.36000000E-03	9.70927957E-02
4.25190000E-01	-5.04250000E-03	9.74774870E-02
4.25940000E-01	1.36450000E-02	1.00045370E-01
4.26700000E-01	-1.76507500E-01	9.95844477E-02
4.27460000E-01	-2.97500000E-02	1.02489467E-01
4.28220000E-01	-6.07850000E-02	1.02609298E-01
4.28980000E-01	-1.85015000E-01	1.03710085E-01
4.29740000E-01	-1.08145000E-01	1.05337980E-01
4.30500000E-01	8.72875000E-02	1.05134196E-01
4.31260000E-01	-4.11650000E-02	1.06309591E-01
4.32020000E-01	-2.45320000E-01	1.08289011E-01
4.32780000E-01	-6.57450000E-02	1.09017143E-01
4.33540000E-01	9.39300000E-02	1.11595417E-01
4.34300000E-01	-1.04635000E-01	1.12546028E-01
4.35060000E-01	-1.49060000E-01	1.13497286E-01
