## Supplementary material for "Disordered proteins interact with the chemical environment to tune their protective function during drying": File S1: 100S Fit - 4.csv

#q**2_data	ln(I(q))_data	error_data	q**2_fit	ln(I(q))_fit	normalized_residual
0.00012996	2.3598541901528143	0.6257083255263967	0.00015425640000000002	2.2389489637270685	0.15669530233310622
0.0001418481	2.4111767728139535	0.5373009268533411	0.00016692639999999997	2.227495543532383	0.11476908013183362
0.00015425640000000002	2.3176969613525285	0.5025549359358313	0.00018036489999999998	2.215347415096212	-0.0337414824879224
0.00016692639999999997	2.2644029100615226	0.3215793529646204	0.00019432359999999998	2.2027290365270282	0.09549870127159368
0.00018036489999999998	2.206005999759488	0.27685254612235494	0.0002085136	2.189901567500778	-0.014107699669392806
0.00019432359999999998	2.2225185267025616	0.20722261048611518	0.0002235025	2.176351909256411	-0.038860859353210486
0.0002085136	2.1877649199720124	0.15145258113205728	0.00023901159999999998	2.1623320008790317	-0.08276445451034216
0.0002235025	2.171089056198259	0.1354281183109499	0.00025472159999999995	2.148130483021217	-0.11565065505537218
0.00023901159999999998	2.1531517803730904	0.11091984548504574	0.00027126089999999993	2.133179294968654	0.0857183416569028
0.00025472159999999995	2.1386078654021765	0.08233950438483091	0.0002883204	2.117757856783079	-0.012903542914470614
0.00027126089999999993	2.1384930244086386	0.06199057678056036	0.00030555039999999995	2.1021822900936997	-0.14500795597106841
0.0002883204	2.1170416117714494	0.05550762425303666	0.00032364009999999996	2.0858295722329414	-0.3115544524292983
0.00030555039999999995	2.0954170423606073	0.04665432105285436	0.00034224999999999994	2.06900660423917	0.1250709639783734
0.00032364009999999996	2.075173048360423	0.034204370341767334	0.000361	2.0520569887182263	0.20927271422629648
0.00034224999999999994	2.072713794808131	0.02964069717733997	0.0003806401	2.034302741049272	0.19548936293637173
0.000361	2.0571895421190494	0.024525669386946492	0.00040080039999999996	2.0160782432473052	0.029098026547053544
0.0003806401	2.0382926929673184	0.02041007172009183	0.0004210704	1.9977545788947968	-0.17110469702804113
0.00040080039999999996	2.016572226642302	0.016976525682860878
0.0004210704	1.995198737290151	0.014937296573611758
0.0004422609	1.9851387838805148	0.013511451359148368
0.0004639716	1.9686846165608611	0.011076931619694074
0.0004857616	1.9510089850125547	0.010367962584974551
