## Supplementary material for "Disordered proteins interact with the chemical environment to tune their protective function during drying": File S1: 100T - 4.csv

Q	I(Q)	Error
1.10200000E-02	3.02754680E+01	1.28521396E+01
1.17800000E-02	3.33523061E+01	8.21955907E+00
1.25400000E-02	3.18030987E+01	4.69909240E+00
1.33000000E-02	2.97911696E+01	2.21096113E+00
1.40600000E-02	2.80632711E+01	1.37098765E+00
1.48200000E-02	2.62562370E+01	8.28196676E-01
1.55800000E-02	2.52105552E+01	6.84255415E-01
1.63400000E-02	2.36971663E+01	4.27025080E-01
1.71000000E-02	2.24369546E+01	3.51668120E-01
1.78600000E-02	2.13453104E+01	2.90708258E-01
1.86200000E-02	2.03484426E+01	2.24176569E-01
1.93800000E-02	1.92653893E+01	2.01063875E-01
2.01400000E-02	1.83950791E+01	1.61260962E-01
2.09000000E-02	1.77730063E+01	1.43011760E-01
2.16600000E-02	1.67018067E+01	1.29150570E-01
2.24200000E-02	1.59877791E+01	1.16753339E-01
2.31800000E-02	1.53858070E+01	1.08364842E-01
2.39500000E-02	1.47741713E+01	9.99488416E-02
2.47100000E-02	1.41639339E+01	9.35099867E-02
2.54700000E-02	1.37162674E+01	8.85392652E-02
2.62300000E-02	1.32238309E+01	8.34771937E-02
2.69900000E-02	1.27995196E+01	7.82431166E-02
2.77500000E-02	1.23248922E+01	7.68075654E-02
2.85100000E-02	1.18428752E+01	7.29624678E-02
2.92700000E-02	1.14176737E+01	7.19069181E-02
3.00300000E-02	1.12176298E+01	7.02607716E-02
3.07900000E-02	1.07913678E+01	6.84149744E-02
3.15500000E-02	1.04306737E+01	6.70314657E-02
3.23100000E-02	1.00886320E+01	6.50233736E-02
3.30700000E-02	9.81603630E+00	6.37779077E-02
3.38300000E-02	9.49092891E+00	6.25280964E-02
3.45900000E-02	9.27879435E+00	6.04346201E-02
3.53500000E-02	8.94851522E+00	5.96198461E-02
3.61100000E-02	8.58538043E+00	5.86814409E-02
3.68700000E-02	8.36754152E+00	5.74703130E-02
3.76300000E-02	8.19189261E+00	5.65511505E-02
3.83900000E-02	7.86294522E+00	5.57547357E-02
3.91500000E-02	7.76849522E+00	5.43596144E-02
3.99100000E-02	7.50136587E+00	5.31815604E-02
4.06700000E-02	7.29436457E+00	5.17405479E-02
4.14300000E-02	7.20701478E+00	5.14420724E-02
4.21900000E-02	6.94831848E+00	5.10603745E-02
4.29500000E-02	6.82029239E+00	4.98704171E-02
4.37100000E-02	6.73504978E+00	4.96497438E-02
4.44700000E-02	6.48865652E+00	4.82927361E-02
4.52300000E-02	6.33594739E+00	4.82696023E-02
4.59900000E-02	6.15854370E+00	4.71891929E-02
4.67500000E-02	5.97315304E+00	4.69715684E-02
4.75100000E-02	5.89060022E+00	4.60680786E-02
4.82700000E-02	5.75931717E+00	4.58528517E-02
4.90300000E-02	5.50517783E+00	4.50633481E-02
4.97900000E-02	5.43940217E+00	4.40272989E-02
5.05500000E-02	5.32418761E+00	4.33463402E-02
5.13100000E-02	5.25535935E+00	4.29810053E-02
5.20700000E-02	5.09138239E+00	4.20480128E-02
5.28300000E-02	4.99969739E+00	4.14530312E-02
5.35900000E-02	4.84777522E+00	4.12270517E-02
5.43500000E-02	4.72726413E+00	4.09272400E-02
5.51100000E-02	4.77696304E+00	4.05688245E-02
5.58700000E-02	4.60016283E+00	4.02911014E-02
5.66300000E-02	4.53464826E+00	3.97924152E-02
5.73900000E-02	4.42480109E+00	3.92328874E-02
5.81500000E-02	4.20640522E+00	3.92865021E-02
5.89100000E-02	4.17588065E+00	3.84592432E-02
5.96700000E-02	4.11470870E+00	3.84867483E-02
6.04300000E-02	4.07459935E+00	3.81163964E-02
6.11900000E-02	4.02348239E+00	3.75581779E-02
6.19500000E-02	3.83402717E+00	3.72084148E-02
6.27100000E-02	3.82783522E+00	3.72334877E-02
6.34700000E-02	3.85864761E+00	3.66164987E-02
6.42300000E-02	3.69770739E+00	3.64364105E-02
6.49900000E-02	3.67793978E+00	3.60931467E-02
6.57500000E-02	3.53442913E+00	3.56599778E-02
6.65100000E-02	3.51701696E+00	3.56833378E-02
6.72700000E-02	3.47805109E+00	3.52358638E-02
6.80300000E-02	3.36980543E+00	3.52781389E-02
6.87900000E-02	3.32703217E+00	3.46093141E-02
6.95500000E-02	3.18879261E+00	3.43175248E-02
7.03100000E-02	3.10271543E+00	3.42737252E-02
7.10700000E-02	3.04384826E+00	3.40412571E-02
7.18300000E-02	3.01644348E+00	3.37081963E-02
7.25900000E-02	2.96478043E+00	3.35335781E-02
7.33500000E-02	2.92870022E+00	3.32825389E-02
7.41200000E-02	2.86023196E+00	3.30101744E-02
7.48800000E-02	2.79380174E+00	3.27283032E-02
7.56400000E-02	2.80901478E+00	3.23153606E-02
7.64000000E-02	2.68932065E+00	3.23115695E-02
7.71600000E-02	2.63572935E+00	3.18279481E-02
7.79200000E-02	2.57136130E+00	3.14263264E-02
7.86800000E-02	2.55314783E+00	3.12244067E-02
7.94400000E-02	2.54184109E+00	3.11220008E-02
8.02000000E-02	2.48808043E+00	3.10702802E-02
8.09600000E-02	2.45421522E+00	3.09545547E-02
8.17200000E-02	2.39435826E+00	3.13860297E-02
8.24800000E-02	2.38188261E+00	3.16333914E-02
8.32400000E-02	2.30856848E+00	3.15949312E-02
8.40000000E-02	2.27849457E+00	3.15547352E-02
8.47600000E-02	2.27455739E+00	3.16014988E-02
8.55200000E-02	2.19449978E+00	3.17289571E-02
8.62800000E-02	2.14814000E+00	3.16214599E-02
8.70400000E-02	2.12790652E+00	3.15507471E-02
8.78000000E-02	2.13579065E+00	3.15016555E-02
8.85600000E-02	2.09839717E+00	3.15941293E-02
8.93200000E-02	2.09748435E+00	3.13374835E-02
9.00800000E-02	2.05586130E+00	3.13955688E-02
9.08400000E-02	2.01622848E+00	3.16452258E-02
9.16000000E-02	1.94480261E+00	3.22312026E-02
9.23600000E-02	1.97030630E+00	3.21583001E-02
9.31200000E-02	1.91184783E+00	3.26587571E-02
9.38800000E-02	1.87701804E+00	3.23864905E-02
9.46400000E-02	1.84869283E+00	3.20026361E-02
9.54000000E-02	1.87102022E+00	3.18475078E-02
9.61600000E-02	1.81614957E+00	3.17779316E-02
9.69200000E-02	1.79769913E+00	3.17348115E-02
9.76800000E-02	1.78680652E+00	3.13805389E-02
9.84400000E-02	1.71929717E+00	3.12016303E-02
9.92000000E-02	1.72486891E+00	3.11121073E-02
9.99600000E-02	1.70497196E+00	3.11468630E-02
1.00720000E-01	1.68132457E+00	3.10435877E-02
1.01480000E-01	1.62534935E+00	3.02387476E-02
1.02240000E-01	1.64059348E+00	2.97889065E-02
1.03000000E-01	1.62943717E+00	2.98430591E-02
1.03760000E-01	1.56758217E+00	3.01186410E-02
1.04520000E-01	1.59906500E+00	3.06452730E-02
1.05280000E-01	1.58581196E+00	3.05333890E-02
1.06040000E-01	1.56502348E+00	3.01056017E-02
1.06800000E-01	1.51776957E+00	2.93965487E-02
1.07560000E-01	1.52439109E+00	2.92771747E-02
1.08320000E-01	1.48983174E+00	2.87895888E-02
1.09080000E-01	1.51505413E+00	2.87487350E-02
1.09840000E-01	1.51984109E+00	2.83617973E-02
1.10600000E-01	1.46729783E+00	2.80827619E-02
1.11360000E-01	1.45417043E+00	2.82147457E-02
1.12120000E-01	1.43973065E+00	2.79642496E-02
1.12880000E-01	1.42961022E+00	2.77723859E-02
1.13640000E-01	1.37667761E+00	2.74123372E-02
1.14400000E-01	1.39043913E+00	2.72770080E-02
1.15160000E-01	1.38144174E+00	2.72282746E-02
1.15920000E-01	1.32667500E+00	2.68501846E-02
1.16680000E-01	1.32993130E+00	2.68134032E-02
1.17440000E-01	1.31712326E+00	2.67538832E-02
1.18200000E-01	1.28858196E+00	2.65122565E-02
1.18960000E-01	1.29578717E+00	2.63613004E-02
1.19720000E-01	1.29488435E+00	2.63646212E-02
1.20480000E-01	1.30236587E+00	2.61071496E-02
1.21240000E-01	1.28939978E+00	2.61061507E-02
1.22000000E-01	1.22781217E+00	2.58827361E-02
1.22760000E-01	1.22040696E+00	2.57857898E-02
1.23520000E-01	1.24538391E+00	2.56204940E-02
1.24280000E-01	1.15270957E+00	2.54107491E-02
1.25040000E-01	1.21136935E+00	2.53516641E-02
1.25800000E-01	1.22153565E+00	2.53065557E-02
1.26560000E-01	1.16765978E+00	2.50994520E-02
1.27320000E-01	1.15079565E+00	2.49785076E-02
1.28080000E-01	1.12854087E+00	2.48599467E-02
1.28840000E-01	1.14147522E+00	2.46012719E-02
1.29600000E-01	1.16504348E+00	2.46103743E-02
1.30360000E-01	1.10533522E+00	2.43213892E-02
1.31120000E-01	1.17205304E+00	2.42114021E-02
1.31880000E-01	1.08699196E+00	2.39636137E-02
1.32640000E-01	1.06280174E+00	2.39113730E-02
1.33400000E-01	1.06369565E+00	2.38679546E-02
1.34160000E-01	1.06237370E+00	2.37975392E-02
1.34920000E-01	1.03598261E+00	2.37609160E-02
1.35680000E-01	1.07504326E+00	2.36519262E-02
1.36440000E-01	1.04374457E+00	2.35040688E-02
1.37200000E-01	1.08107413E+00	2.35084342E-02
1.37960000E-01	9.94098913E-01	2.32331077E-02
1.38730000E-01	1.03354891E+00	2.30705881E-02
1.39490000E-01	1.01819630E+00	2.30036485E-02
1.40250000E-01	9.85446522E-01	2.29481535E-02
1.41010000E-01	9.88868696E-01	2.29745254E-02
1.41770000E-01	9.82695870E-01	2.29150604E-02
1.42530000E-01	9.83395435E-01	2.27414898E-02
1.43290000E-01	9.98833261E-01	2.27516145E-02
1.44050000E-01	9.79405870E-01	2.27976557E-02
1.44810000E-01	9.54759565E-01	2.25599231E-02
1.45570000E-01	9.62927391E-01	2.26092209E-02
1.46330000E-01	9.39596304E-01	2.24466837E-02
1.47090000E-01	9.21141522E-01	2.24313853E-02
1.47850000E-01	9.10985000E-01	2.23414049E-02
1.48610000E-01	8.93867826E-01	2.22137002E-02
1.49370000E-01	8.98559130E-01	2.21423735E-02
1.50130000E-01	8.97028696E-01	2.21299009E-02
1.50890000E-01	9.16256957E-01	2.19738807E-02
1.51650000E-01	8.76662391E-01	2.19427123E-02
1.52410000E-01	8.73780870E-01	2.18432734E-02
1.53170000E-01	8.94829565E-01	2.17426990E-02
1.53930000E-01	8.30040435E-01	2.16910906E-02
1.54690000E-01	8.72853478E-01	2.15774482E-02
1.55450000E-01	8.48735435E-01	2.14933658E-02
1.56210000E-01	8.68405435E-01	2.14250847E-02
1.56970000E-01	8.54338043E-01	2.10843969E-02
1.57730000E-01	8.49717391E-01	2.11748349E-02
1.58490000E-01	8.38824783E-01	2.11219299E-02
1.59250000E-01	7.91507826E-01	2.10841933E-02
1.60010000E-01	8.25476522E-01	2.09969518E-02
1.60770000E-01	8.64095435E-01	2.09953698E-02
1.61530000E-01	8.41933478E-01	2.08572143E-02
1.62290000E-01	7.77407826E-01	2.08110241E-02
1.63050000E-01	8.08525870E-01	2.07902084E-02
1.63810000E-01	7.95836957E-01	2.06948626E-02
1.64570000E-01	7.81594130E-01	2.06730686E-02
1.65330000E-01	7.98266522E-01	2.05333932E-02
1.66090000E-01	7.62386739E-01	2.05075503E-02
1.66850000E-01	7.43764130E-01	2.04018364E-02
1.67610000E-01	7.83178478E-01	2.04010964E-02
1.68370000E-01	7.88680000E-01	2.03065288E-02
1.69130000E-01	7.72891739E-01	2.01926498E-02
1.69890000E-01	7.56952826E-01	2.03133274E-02
1.70650000E-01	7.35245217E-01	2.05015488E-02
1.71410000E-01	7.45465217E-01	2.05654119E-02
1.72170000E-01	7.30271304E-01	2.06012629E-02
1.72930000E-01	7.18464130E-01	2.07384329E-02
1.73690000E-01	7.02374783E-01	2.07397002E-02
1.74450000E-01	6.97838913E-01	2.06665312E-02
1.75210000E-01	7.15674130E-01	2.07761261E-02
1.75970000E-01	7.03267609E-01	2.07240709E-02
1.76730000E-01	6.79980217E-01	2.08337483E-02
1.77490000E-01	7.04275435E-01	2.07085496E-02
1.78250000E-01	7.25723261E-01	2.06765045E-02
1.79010000E-01	6.57561304E-01	2.07047056E-02
1.79770000E-01	7.00398696E-01	2.09650325E-02
1.80530000E-01	6.93822174E-01	2.11825990E-02
1.81290000E-01	6.91538696E-01	2.12988835E-02
1.82050000E-01	7.03806087E-01	2.12568974E-02
1.82810000E-01	7.08447609E-01	2.12598144E-02
1.83570000E-01	6.76795870E-01	2.14833819E-02
1.84330000E-01	6.95052826E-01	2.15698600E-02
1.85090000E-01	6.57939783E-01	2.16282846E-02
1.85850000E-01	6.64410000E-01	2.16929644E-02
1.86610000E-01	6.57972391E-01	2.17191674E-02
1.87370000E-01	6.72507609E-01	2.18680938E-02
1.88130000E-01	6.53728043E-01	2.19046315E-02
1.88890000E-01	6.47453043E-01	2.19103535E-02
1.89650000E-01	6.40495435E-01	2.19921867E-02
1.90410000E-01	6.32943696E-01	2.19769615E-02
1.91170000E-01	6.06825000E-01	2.22336989E-02
1.91930000E-01	6.21667174E-01	2.21900510E-02
1.92690000E-01	6.05181957E-01	2.22015158E-02
1.93450000E-01	6.14178043E-01	2.22250484E-02
1.94210000E-01	6.40311522E-01	2.22363594E-02
1.94970000E-01	6.36277391E-01	2.22365196E-02
1.95730000E-01	6.17870870E-01	2.22985659E-02
1.96490000E-01	5.85173043E-01	2.23399831E-02
1.97250000E-01	6.02993043E-01	2.24124059E-02
1.98010000E-01	6.37265435E-01	2.24649270E-02
1.98770000E-01	5.63537609E-01	2.24471693E-02
1.99530000E-01	5.82197826E-01	2.25026208E-02
2.00290000E-01	5.72665435E-01	2.23493257E-02
2.01050000E-01	6.00311739E-01	2.25572298E-02
2.01810000E-01	5.76235652E-01	2.24702029E-02
2.02570000E-01	5.73068913E-01	2.25360145E-02
2.03330000E-01	5.74388913E-01	2.26039927E-02
2.04090000E-01	5.53834348E-01	2.26426501E-02
2.04850000E-01	5.68914130E-01	2.25757088E-02
2.05610000E-01	5.97279565E-01	2.26645347E-02
2.06370000E-01	5.77652174E-01	2.26524899E-02
2.07130000E-01	5.90786739E-01	2.24443394E-02
2.07890000E-01	6.07974565E-01	2.23030980E-02
2.08650000E-01	5.55882174E-01	2.22913223E-02
2.09410000E-01	5.42456304E-01	2.23459174E-02
2.10170000E-01	5.47950870E-01	2.24635152E-02
2.10930000E-01	5.36379783E-01	2.23860525E-02
2.11690000E-01	5.33174783E-01	2.26255750E-02
2.12450000E-01	5.64313913E-01	2.24945242E-02
2.13210000E-01	5.50265217E-01	2.25168924E-02
2.13970000E-01	5.46895435E-01	2.25103139E-02
2.14730000E-01	5.10076522E-01	2.24961046E-02
2.15490000E-01	5.50281304E-01	2.24748209E-02
2.16250000E-01	4.95197174E-01	2.25391332E-02
2.17010000E-01	5.49456739E-01	2.23899282E-02
2.17770000E-01	5.43211522E-01	2.24459946E-02
2.18530000E-01	5.31837391E-01	2.23511243E-02
2.19290000E-01	5.11836304E-01	2.23759799E-02
2.20050000E-01	5.23180000E-01	2.22886532E-02
2.20810000E-01	5.46383696E-01	2.22531973E-02
2.21570000E-01	5.31428696E-01	2.21367929E-02
2.22330000E-01	5.02098043E-01	2.20290348E-02
2.23090000E-01	5.32203696E-01	2.19851975E-02
2.23850000E-01	4.98360217E-01	2.18897757E-02
2.24610000E-01	4.86733913E-01	2.18284147E-02
2.25370000E-01	5.10094348E-01	2.16929479E-02
2.26130000E-01	4.84423913E-01	2.16457136E-02
2.26890000E-01	5.38861522E-01	2.14498626E-02
2.27650000E-01	4.87814565E-01	2.14859596E-02
2.28410000E-01	4.79165000E-01	2.13948150E-02
2.29170000E-01	4.86178696E-01	2.13170290E-02
2.29930000E-01	5.08635870E-01	2.12675789E-02
2.30690000E-01	5.21275435E-01	2.11543331E-02
2.31450000E-01	5.25138478E-01	2.11062522E-02
2.32210000E-01	4.98589783E-01	2.09761864E-02
2.32970000E-01	4.73920870E-01	2.07241069E-02
2.33730000E-01	4.76449565E-01	2.05154809E-02
2.34490000E-01	4.91968913E-01	2.05115584E-02
2.35250000E-01	4.88510000E-01	2.05000475E-02
2.36010000E-01	4.83792391E-01	2.05096850E-02
2.36770000E-01	4.93758478E-01	2.04356566E-02
2.37530000E-01	4.93025435E-01	2.04307897E-02
2.38290000E-01	4.64732826E-01	2.03343444E-02
2.39050000E-01	4.43103261E-01	2.01446377E-02
2.39810000E-01	4.59464565E-01	2.01909885E-02
2.40570000E-01	4.64787826E-01	2.00935627E-02
2.41330000E-01	4.64152391E-01	2.00892998E-02
2.42090000E-01	4.97896087E-01	1.99671183E-02
2.42850000E-01	4.60979783E-01	1.99424441E-02
2.43610000E-01	4.34003478E-01	1.98261578E-02
2.44370000E-01	4.30374783E-01	1.97670277E-02
2.45130000E-01	4.47713478E-01	1.98089410E-02
2.45890000E-01	4.40268913E-01	1.96426823E-02
2.46650000E-01	4.41571739E-01	1.96029087E-02
2.47410000E-01	4.07686087E-01	1.95420310E-02
2.48170000E-01	4.50021522E-01	1.95248400E-02
2.48930000E-01	4.63570870E-01	1.94987793E-02
2.49690000E-01	4.26079130E-01	1.93975760E-02
2.50450000E-01	4.35185217E-01	1.93438528E-02
2.51210000E-01	4.40126087E-01	1.92765935E-02
2.51970000E-01	4.42989565E-01	1.92253434E-02
2.52730000E-01	4.43086087E-01	1.91716046E-02
2.53490000E-01	4.59242391E-01	1.90839204E-02
2.54250000E-01	4.16455435E-01	1.90830376E-02
2.55010000E-01	4.49310652E-01	1.89951399E-02
2.55770000E-01	4.20179783E-01	1.88964691E-02
2.56530000E-01	4.53622174E-01	1.88749150E-02
2.57290000E-01	4.21158696E-01	1.88868796E-02
2.58050000E-01	3.90516304E-01	1.86687326E-02
2.58810000E-01	4.04926739E-01	1.85066279E-02
2.59570000E-01	4.02034565E-01	1.84028840E-02
2.60330000E-01	4.19455000E-01	1.84283400E-02
2.61090000E-01	4.08795000E-01	1.84147291E-02
2.61850000E-01	4.15102174E-01	1.84363961E-02
2.62610000E-01	4.18751304E-01	1.83010699E-02
2.63370000E-01	4.13633261E-01	1.82495134E-02
2.64130000E-01	3.86423696E-01	1.82430549E-02
2.64890000E-01	4.03255435E-01	1.81855299E-02
2.65650000E-01	4.25544348E-01	1.82228639E-02
2.66410000E-01	3.78681522E-01	1.81170204E-02
2.67170000E-01	3.90335217E-01	1.80784971E-02
2.67930000E-01	3.91313261E-01	1.80182007E-02
2.68690000E-01	3.86703913E-01	1.79785925E-02
2.69450000E-01	3.60209565E-01	1.79623710E-02
2.70210000E-01	4.01418696E-01	1.79512602E-02
2.70970000E-01	3.60264130E-01	1.78000301E-02
2.71720000E-01	3.84921957E-01	1.77889107E-02
2.72480000E-01	4.08123478E-01	1.77450332E-02
2.73240000E-01	3.97318043E-01	1.77358809E-02
2.74000000E-01	3.72257609E-01	1.77385046E-02
2.74760000E-01	4.17406087E-01	1.76811722E-02
2.75520000E-01	3.72117174E-01	1.76220837E-02
2.76280000E-01	3.60870435E-01	1.75847982E-02
2.77040000E-01	3.58016522E-01	1.75386970E-02
2.77800000E-01	3.69818913E-01	1.74972607E-02
2.78560000E-01	3.82580217E-01	1.73579938E-02
2.79320000E-01	3.44033478E-01	1.74300798E-02
2.80080000E-01	3.90795435E-01	1.73376575E-02
2.80840000E-01	3.80710652E-01	1.73269780E-02
2.81600000E-01	3.59863043E-01	1.72930107E-02
2.82360000E-01	3.74134348E-01	1.73156008E-02
2.83120000E-01	3.74594130E-01	1.72683238E-02
2.83880000E-01	3.75687391E-01	1.71306076E-02
2.84640000E-01	3.54541087E-01	1.70059781E-02
2.85400000E-01	3.97251739E-01	1.70575549E-02
2.86160000E-01	3.80612826E-01	1.71153397E-02
2.86920000E-01	3.69942609E-01	1.70938215E-02
2.87680000E-01	3.59715000E-01	1.71748225E-02
2.88440000E-01	3.75497609E-01	1.70570177E-02
2.89200000E-01	3.60286957E-01	1.70896545E-02
2.89960000E-01	3.75553913E-01	1.71519972E-02
2.90720000E-01	3.67453261E-01	1.71751992E-02
2.91480000E-01	3.65959130E-01	1.72358227E-02
2.92240000E-01	3.17134783E-01	1.71407346E-02
2.93000000E-01	3.54356087E-01	1.73146227E-02
2.93760000E-01	3.37346087E-01	1.72196586E-02
2.94520000E-01	3.65007609E-01	1.71882863E-02
2.95280000E-01	3.29141957E-01	1.72822233E-02
2.96040000E-01	3.45493478E-01	1.72547145E-02
2.96800000E-01	3.46099348E-01	1.71901152E-02
2.97560000E-01	3.58014565E-01	1.71381768E-02
2.98320000E-01	3.39275870E-01	1.71833176E-02
2.99080000E-01	3.53246304E-01	1.71579152E-02
2.99840000E-01	3.37702174E-01	1.71205626E-02
3.00600000E-01	3.37713261E-01	1.70501424E-02
3.01360000E-01	3.30143478E-01	1.70668862E-02
3.02120000E-01	3.22325000E-01	1.70415144E-02
3.02880000E-01	3.38873913E-01	1.70067770E-02
3.03640000E-01	3.43857826E-01	1.69369343E-02
3.04400000E-01	3.07269565E-01	1.68873430E-02
3.05160000E-01	3.38490435E-01	1.68440477E-02
3.05920000E-01	3.19968043E-01	1.68024951E-02
3.06680000E-01	3.32998261E-01	1.67479068E-02
3.07440000E-01	3.23935652E-01	1.66970096E-02
3.08200000E-01	3.23078913E-01	1.66487445E-02
3.08960000E-01	3.16373696E-01	1.66401093E-02
3.09720000E-01	3.23560652E-01	1.68184677E-02
3.10480000E-01	3.08888261E-01	1.70571778E-02
3.11240000E-01	3.24703913E-01	1.72560352E-02
3.12000000E-01	2.79507391E-01	1.74590814E-02
3.12760000E-01	3.46643696E-01	1.75861586E-02
3.13520000E-01	3.09540435E-01	1.76188832E-02
3.14280000E-01	3.21267391E-01	1.77731525E-02
3.15040000E-01	3.56493478E-01	1.78430957E-02
3.15800000E-01	3.31159348E-01	1.79628879E-02
3.16560000E-01	3.25361304E-01	1.79796624E-02
3.17320000E-01	2.94530870E-01	1.80795483E-02
3.18080000E-01	3.07707826E-01	1.81308218E-02
3.18830000E-01	3.13039348E-01	1.81622656E-02
3.19590000E-01	3.35733913E-01	1.82277464E-02
3.20350000E-01	3.33403696E-01	1.82881881E-02
3.21110000E-01	3.18244348E-01	1.82117470E-02
3.21870000E-01	2.94523478E-01	1.82153222E-02
3.22630000E-01	3.07085652E-01	1.90695687E-02
3.23390000E-01	3.12681087E-01	1.81137656E-02
3.24150000E-01	2.95241522E-01	1.81689177E-02
3.24910000E-01	3.36353478E-01	1.81326556E-02
3.25670000E-01	3.19935435E-01	1.81165351E-02
3.26430000E-01	3.21754348E-01	1.81934859E-02
3.27190000E-01	3.02278478E-01	1.81990170E-02
3.27950000E-01	3.11858696E-01	1.82169258E-02
3.28710000E-01	2.88286087E-01	1.82754269E-02
3.29470000E-01	2.77242826E-01	1.82476367E-02
3.30230000E-01	2.95556304E-01	1.83271219E-02
3.30990000E-01	2.96395652E-01	1.82855791E-02
3.31750000E-01	2.90881087E-01	1.83951820E-02
3.32510000E-01	2.88652609E-01	1.84547211E-02
3.33270000E-01	3.08982174E-01	1.83546618E-02
3.34030000E-01	2.96366087E-01	1.84982486E-02
3.34790000E-01	3.10973261E-01	1.84436144E-02
3.35550000E-01	2.97341739E-01	1.85273362E-02
3.36310000E-01	3.14580652E-01	1.85544520E-02
3.37070000E-01	2.77022174E-01	1.86038240E-02
3.37830000E-01	2.70609783E-01	1.85771861E-02
3.38590000E-01	2.54969565E-01	1.85330991E-02
3.39350000E-01	2.91963043E-01	1.86613047E-02
3.40110000E-01	2.99902174E-01	1.86586580E-02
3.40870000E-01	3.19002391E-01	1.85939938E-02
3.41630000E-01	2.93339565E-01	1.86406163E-02
3.42390000E-01	3.26398261E-01	1.87196426E-02
3.43150000E-01	2.87604565E-01	1.87366929E-02
3.43910000E-01	2.93652391E-01	1.87060707E-02
3.44670000E-01	2.99563261E-01	1.88108761E-02
3.45430000E-01	2.76450652E-01	1.86918237E-02
3.46190000E-01	2.33812391E-01	1.87408886E-02
3.46950000E-01	2.76642609E-01	1.88327668E-02
3.47710000E-01	2.66222391E-01	1.88241901E-02
3.48470000E-01	2.90518696E-01	1.88771609E-02
3.49220000E-01	2.72351087E-01	1.88222372E-02
3.49980000E-01	2.90032609E-01	1.88663492E-02
3.50740000E-01	3.03973696E-01	1.89891455E-02
3.51500000E-01	2.81379130E-01	1.89261602E-02
3.52260000E-01	2.79896087E-01	1.88978186E-02
3.53020000E-01	2.44205217E-01	1.86618826E-02
3.53780000E-01	2.71483913E-01	1.83683354E-02
3.54540000E-01	2.97903478E-01	1.81239076E-02
3.55300000E-01	2.78514348E-01	1.79494560E-02
3.56060000E-01	2.81853261E-01	1.78770585E-02
3.56820000E-01	2.45275870E-01	1.78990430E-02
3.57580000E-01	2.60978043E-01	1.80725918E-02
3.58340000E-01	2.66041739E-01	1.80884004E-02
3.59100000E-01	2.83577826E-01	1.81769708E-02
3.59860000E-01	2.68220652E-01	1.81151810E-02
3.60620000E-01	2.48367826E-01	1.81737733E-02
3.61380000E-01	2.53555435E-01	1.81326623E-02
3.62140000E-01	2.72893478E-01	1.81638302E-02
3.62900000E-01	2.67400870E-01	1.82055053E-02
3.63660000E-01	2.75048478E-01	1.81973381E-02
3.64420000E-01	2.55367826E-01	1.83872141E-02
3.65180000E-01	2.32790652E-01	1.83016660E-02
3.65940000E-01	2.80101522E-01	1.84724594E-02
3.66700000E-01	2.59115435E-01	1.85088093E-02
3.67460000E-01	2.55064783E-01	1.86930576E-02
3.68220000E-01	2.56768478E-01	1.90492581E-02
3.68980000E-01	2.45670435E-01	1.90723126E-02
3.69740000E-01	2.69135870E-01	1.92432037E-02
3.70500000E-01	2.49102391E-01	1.94357644E-02
3.71260000E-01	2.66338043E-01	1.92656688E-02
3.72020000E-01	2.37677391E-01	1.92196300E-02
3.72770000E-01	2.31064130E-01	1.93140059E-02
3.73530000E-01	2.50951522E-01	1.94227782E-02
3.74290000E-01	2.64406739E-01	1.95587680E-02
3.75050000E-01	2.59464783E-01	1.96704057E-02
3.75810000E-01	2.08547826E-01	1.98290672E-02
3.76570000E-01	2.65323696E-01	1.98854254E-02
3.77330000E-01	2.34248913E-01	1.99671846E-02
3.78090000E-01	2.71915000E-01	2.01132895E-02
3.78850000E-01	2.25451304E-01	2.03508524E-02
3.79610000E-01	2.57299348E-01	2.03372796E-02
3.80370000E-01	2.38715000E-01	2.05955608E-02
3.81130000E-01	2.57650000E-01	2.06922859E-02
3.81890000E-01	2.64655217E-01	2.07532302E-02
3.82650000E-01	2.43262826E-01	2.09221652E-02
3.83410000E-01	2.51114783E-01	2.10786700E-02
3.84170000E-01	2.54605217E-01	2.11691203E-02
3.84930000E-01	2.29099348E-01	2.14041865E-02
3.85690000E-01	2.72989348E-01	2.13706448E-02
3.86450000E-01	2.63245435E-01	2.15760354E-02
3.87210000E-01	2.61454783E-01	2.15709096E-02
3.87970000E-01	2.40358913E-01	2.18517434E-02
3.88730000E-01	2.20942391E-01	2.19788524E-02
3.89490000E-01	2.30756957E-01	2.20693925E-02
3.90250000E-01	2.30948261E-01	2.22948767E-02
3.91010000E-01	2.30540000E-01	2.23887753E-02
3.91770000E-01	2.22530870E-01	2.26621559E-02
3.92520000E-01	2.66502174E-01	2.27744183E-02
3.93280000E-01	2.29411087E-01	2.29145676E-02
3.94040000E-01	2.25211087E-01	2.64583672E-02
3.94800000E-01	2.20705435E-01	2.31029836E-02
3.95560000E-01	2.52640435E-01	2.33214633E-02
3.96320000E-01	2.38188478E-01	2.34583359E-02
3.97080000E-01	2.36897826E-01	2.36336455E-02
3.97840000E-01	2.50845435E-01	2.37966522E-02
3.98600000E-01	1.95268043E-01	2.38047615E-02
3.99360000E-01	2.38313478E-01	2.41103087E-02
4.00120000E-01	2.26428913E-01	2.42528047E-02
4.00880000E-01	2.28139565E-01	2.45979608E-02
4.01640000E-01	2.38203913E-01	2.46130901E-02
4.02400000E-01	2.16746739E-01	2.47005923E-02
4.03160000E-01	1.96153696E-01	2.50499933E-02
4.03920000E-01	2.19233913E-01	2.50664579E-02
4.04680000E-01	2.47276739E-01	2.51717737E-02
4.05440000E-01	2.10038913E-01	2.52611268E-02
4.06200000E-01	2.26974565E-01	2.54099842E-02
4.06960000E-01	2.02254783E-01	2.53873557E-02
4.07720000E-01	2.13020000E-01	2.56547917E-02
4.08480000E-01	2.22817609E-01	2.57376574E-02
4.09240000E-01	2.48096522E-01	2.57821863E-02
4.09990000E-01	2.21271957E-01	2.59481386E-02
4.10750000E-01	2.14467826E-01	2.57622728E-02
4.11510000E-01	2.22523913E-01	2.58498023E-02
4.12270000E-01	2.05791957E-01	2.58727460E-02
4.13030000E-01	2.41435217E-01	2.59253682E-02
4.13790000E-01	2.29484565E-01	2.61016431E-02
4.14550000E-01	2.26868913E-01	2.61429510E-02
4.15310000E-01	1.68917174E-01	2.65173957E-02
4.16070000E-01	2.33527609E-01	2.63144120E-02
4.16830000E-01	1.99928478E-01	2.64877714E-02
4.17590000E-01	1.93415000E-01	2.66676910E-02
4.18350000E-01	2.05030435E-01	2.67903944E-02
4.19110000E-01	2.00418043E-01	2.68758245E-02
4.19870000E-01	2.10192609E-01	2.69512369E-02
4.20630000E-01	2.23967826E-01	2.74486646E-02
4.21390000E-01	2.19262826E-01	2.74678635E-02
4.22150000E-01	1.98435435E-01	2.78599907E-02
4.22910000E-01	2.03971087E-01	2.80354713E-02
4.23670000E-01	1.96727609E-01	2.82129659E-02
4.24430000E-01	1.88078478E-01	2.86992398E-02
4.25190000E-01	2.32143261E-01	2.87857794E-02
4.25940000E-01	1.90367826E-01	2.92075195E-02
4.26700000E-01	1.67488043E-01	2.93161913E-02
4.27460000E-01	1.88425652E-01	2.95469731E-02
4.28220000E-01	2.51314348E-01	3.00028509E-02
4.28980000E-01	1.92391957E-01	3.04197836E-02
4.29740000E-01	2.30733696E-01	3.05801643E-02
4.30500000E-01	1.62143696E-01	3.06873131E-02
4.31260000E-01	2.36803043E-01	3.11871180E-02
4.32020000E-01	1.84401957E-01	3.16786439E-02
4.32780000E-01	1.59246304E-01	3.19316923E-02
4.33540000E-01	2.10286304E-01	3.25218127E-02
4.34300000E-01	1.80055652E-01	3.26138337E-02
4.35060000E-01	1.97165870E-01	3.33204257E-02
