## Supplementary material for "Disordered proteins interact with the chemical environment to tune their protective function during drying": File S1: 100T - 8.csv

Q	I(Q)	Error
1.10200000E-02	4.94600900E+01	3.08363696E+01
1.17800000E-02	5.36986650E+01	1.98703353E+01
1.25400000E-02	5.25346162E+01	1.13413868E+01
1.33000000E-02	5.14730900E+01	5.32427832E+00
1.40600000E-02	4.75543237E+01	3.27531901E+00
1.48200000E-02	4.49021050E+01	1.99909624E+00
1.55800000E-02	4.34935100E+01	1.66309564E+00
1.63400000E-02	4.18976325E+01	1.06518769E+00
1.71000000E-02	3.93580487E+01	8.53659488E-01
1.78600000E-02	3.87729150E+01	7.17151967E-01
1.86200000E-02	3.68922012E+01	5.55729087E-01
1.93800000E-02	3.57040400E+01	5.02839806E-01
2.01400000E-02	3.41100037E+01	4.08406811E-01
2.09000000E-02	3.29150750E+01	3.64775398E-01
2.16600000E-02	3.17370275E+01	3.42002110E-01
2.24200000E-02	3.03808438E+01	3.04092205E-01
2.31800000E-02	2.93474525E+01	2.84236773E-01
2.39500000E-02	2.85111100E+01	2.63744721E-01
2.47100000E-02	2.74811337E+01	2.44495739E-01
2.54700000E-02	2.63910313E+01	2.33871976E-01
2.62300000E-02	2.53466563E+01	2.17846287E-01
2.69900000E-02	2.42754688E+01	2.04600087E-01
2.77500000E-02	2.37901887E+01	2.01495749E-01
2.85100000E-02	2.30195937E+01	1.95155701E-01
2.92700000E-02	2.24128587E+01	1.92180917E-01
3.00300000E-02	2.17381563E+01	1.82120955E-01
3.07900000E-02	2.09343250E+01	1.76658238E-01
3.15500000E-02	2.02596888E+01	1.73819984E-01
3.23100000E-02	1.98245050E+01	1.70139046E-01
3.30700000E-02	1.94285550E+01	1.67452444E-01
3.38300000E-02	1.85876563E+01	1.63021518E-01
3.45900000E-02	1.83213512E+01	1.58792088E-01
3.53500000E-02	1.74855863E+01	1.54268333E-01
3.61100000E-02	1.68571500E+01	1.55685669E-01
3.68700000E-02	1.66977650E+01	1.49713412E-01
3.76300000E-02	1.57507975E+01	1.45259276E-01
3.83900000E-02	1.58084550E+01	1.43848204E-01
3.91500000E-02	1.51721463E+01	1.39977835E-01
3.99100000E-02	1.48020625E+01	1.37482395E-01
4.06700000E-02	1.44315150E+01	1.33953175E-01
4.14300000E-02	1.40033975E+01	1.32835687E-01
4.21900000E-02	1.36442963E+01	1.32830270E-01
4.29500000E-02	1.34259650E+01	1.28509638E-01
4.37100000E-02	1.27450862E+01	1.28300217E-01
4.44700000E-02	1.25614563E+01	1.24457640E-01
4.52300000E-02	1.20606563E+01	1.23186932E-01
4.59900000E-02	1.18690463E+01	1.21764275E-01
4.67500000E-02	1.17238362E+01	1.20611119E-01
4.75100000E-02	1.14947050E+01	1.18233473E-01
4.82700000E-02	1.11020825E+01	1.17827695E-01
4.90300000E-02	1.07952838E+01	1.14693470E-01
4.97900000E-02	1.04600150E+01	1.12559521E-01
5.05500000E-02	1.02258787E+01	1.10793187E-01
5.13100000E-02	1.01380162E+01	1.10791485E-01
5.20700000E-02	9.84087250E+00	1.08028079E-01
5.28300000E-02	9.51736375E+00	1.06114785E-01
5.35900000E-02	9.32374375E+00	1.05225115E-01
5.43500000E-02	9.14271625E+00	1.06833769E-01
5.51100000E-02	9.08846000E+00	1.04518436E-01
5.58700000E-02	8.67216375E+00	1.01920510E-01
5.66300000E-02	8.54644750E+00	1.00742985E-01
5.73900000E-02	8.36101375E+00	9.97271559E-02
5.81500000E-02	8.22011250E+00	9.89807614E-02
5.89100000E-02	8.05559250E+00	9.75624995E-02
5.96700000E-02	7.74066375E+00	9.78595635E-02
6.04300000E-02	7.60387375E+00	9.63296371E-02
6.11900000E-02	7.52689625E+00	9.55942521E-02
6.19500000E-02	7.27385250E+00	9.33851390E-02
6.27100000E-02	7.18808250E+00	9.33404085E-02
6.34700000E-02	7.04073500E+00	9.27836408E-02
6.42300000E-02	7.04510125E+00	9.12599826E-02
6.49900000E-02	6.77124875E+00	9.09617118E-02
6.57500000E-02	6.68766500E+00	9.06986695E-02
6.65100000E-02	6.55388000E+00	8.98856417E-02
6.72700000E-02	6.46313375E+00	8.78697675E-02
6.80300000E-02	6.30792875E+00	8.89386087E-02
6.87900000E-02	6.22137625E+00	8.72390179E-02
6.95500000E-02	6.07130625E+00	8.67198402E-02
7.03100000E-02	6.00732000E+00	8.60594892E-02
7.10700000E-02	5.82820375E+00	8.51693907E-02
7.18300000E-02	5.70681500E+00	8.46139867E-02
7.25900000E-02	5.47544500E+00	8.36011190E-02
7.33500000E-02	5.48131750E+00	8.30282346E-02
7.41200000E-02	5.47140500E+00	8.20924843E-02
7.48800000E-02	5.35831250E+00	8.17750130E-02
7.56400000E-02	5.30164000E+00	8.11582389E-02
7.64000000E-02	5.03774375E+00	8.06808781E-02
7.71600000E-02	4.92438250E+00	7.94604282E-02
7.79200000E-02	4.94175250E+00	7.89313669E-02
7.86800000E-02	4.98728750E+00	7.79594377E-02
7.94400000E-02	4.74530625E+00	7.75082362E-02
8.02000000E-02	4.75225875E+00	7.78571646E-02
8.09600000E-02	4.74074000E+00	7.64259454E-02
8.17200000E-02	4.54094250E+00	7.82827289E-02
8.24800000E-02	4.62921750E+00	7.92813241E-02
8.32400000E-02	4.44659250E+00	7.87087348E-02
8.40000000E-02	4.35278875E+00	7.80324501E-02
8.47600000E-02	4.39437750E+00	7.83282386E-02
8.55200000E-02	4.34386125E+00	7.86876347E-02
8.62800000E-02	4.23458375E+00	7.87959297E-02
8.70400000E-02	4.13921500E+00	7.85300243E-02
8.78000000E-02	4.19595250E+00	7.78995230E-02
8.85600000E-02	4.11134875E+00	7.77275687E-02
8.93200000E-02	3.92545625E+00	7.74521993E-02
9.00800000E-02	3.95044500E+00	7.75795693E-02
9.08400000E-02	3.85551625E+00	7.88282870E-02
9.16000000E-02	3.64987500E+00	7.95086922E-02
9.23600000E-02	3.70654125E+00	7.95026506E-02
9.31200000E-02	3.58468125E+00	8.09434059E-02
9.38800000E-02	3.60802000E+00	8.02522497E-02
9.46400000E-02	3.63105875E+00	7.91498230E-02
9.54000000E-02	3.49306625E+00	7.95193363E-02
9.61600000E-02	3.44306875E+00	7.86444410E-02
9.69200000E-02	3.43481125E+00	7.78682179E-02
9.76800000E-02	3.41191875E+00	7.79209722E-02
9.84400000E-02	3.35216000E+00	7.66450144E-02
9.92000000E-02	3.26004125E+00	7.71429279E-02
9.99600000E-02	3.19840625E+00	7.63726945E-02
1.00720000E-01	3.33787625E+00	7.66361529E-02
1.01480000E-01	3.24899750E+00	7.43251034E-02
1.02240000E-01	3.24649750E+00	7.34661998E-02
1.03000000E-01	3.20680625E+00	7.36358119E-02
1.03760000E-01	3.08301625E+00	7.49654421E-02
1.04520000E-01	3.07772625E+00	7.57018019E-02
1.05280000E-01	3.05868500E+00	7.53227291E-02
1.06040000E-01	2.95895000E+00	7.35360582E-02
1.06800000E-01	2.93627125E+00	7.28367081E-02
1.07560000E-01	3.00701750E+00	7.22742497E-02
1.08320000E-01	2.96662750E+00	7.12621768E-02
1.09080000E-01	2.84384125E+00	7.07545859E-02
1.09840000E-01	2.80692875E+00	6.99328389E-02
1.10600000E-01	2.87880500E+00	6.92220722E-02
1.11360000E-01	2.80048625E+00	6.96883523E-02
1.12120000E-01	2.70639875E+00	6.85701728E-02
1.12880000E-01	2.74488750E+00	6.77228310E-02
1.13640000E-01	2.73079500E+00	6.77544840E-02
1.14400000E-01	2.56447000E+00	6.72102418E-02
1.15160000E-01	2.67765875E+00	6.73203843E-02
1.15920000E-01	2.63739250E+00	6.59489018E-02
1.16680000E-01	2.56380500E+00	6.61282142E-02
1.17440000E-01	2.57882000E+00	6.61528141E-02
1.18200000E-01	2.49499750E+00	6.47836428E-02
1.18960000E-01	2.51572500E+00	6.47608819E-02
1.19720000E-01	2.39563000E+00	6.45427195E-02
1.20480000E-01	2.43068125E+00	6.43335133E-02
1.21240000E-01	2.50524000E+00	6.40442769E-02
1.22000000E-01	2.53873500E+00	6.38321568E-02
1.22760000E-01	2.41800875E+00	6.35974959E-02
1.23520000E-01	2.38066375E+00	6.31061947E-02
1.24280000E-01	2.39360000E+00	6.23352642E-02
1.25040000E-01	2.40395250E+00	6.24309173E-02
1.25800000E-01	2.22704875E+00	6.18271488E-02
1.26560000E-01	2.34467000E+00	6.10900193E-02
1.27320000E-01	2.29913500E+00	6.17381577E-02
1.28080000E-01	2.18731750E+00	6.11196881E-02
1.28840000E-01	2.19585875E+00	6.02002437E-02
1.29600000E-01	2.21153625E+00	5.99819241E-02
1.30360000E-01	2.37016500E+00	6.00301849E-02
1.31120000E-01	2.33811750E+00	5.96572806E-02
1.31880000E-01	2.08702875E+00	5.86213828E-02
1.32640000E-01	2.08756625E+00	5.85564289E-02
1.33400000E-01	2.16490500E+00	5.82793976E-02
1.34160000E-01	2.15642625E+00	5.80227399E-02
1.34920000E-01	2.07880000E+00	5.78703496E-02
1.35680000E-01	2.18895875E+00	5.78802639E-02
1.36440000E-01	2.05651125E+00	5.74480731E-02
1.37200000E-01	2.03084625E+00	5.73372354E-02
1.37960000E-01	1.96970250E+00	5.67346854E-02
1.38730000E-01	2.03645125E+00	5.62453362E-02
1.39490000E-01	1.94028875E+00	5.65942420E-02
1.40250000E-01	2.03014875E+00	5.61440431E-02
1.41010000E-01	1.95694375E+00	5.62494513E-02
1.41770000E-01	1.96711500E+00	5.58997946E-02
1.42530000E-01	1.92470500E+00	5.57862337E-02
1.43290000E-01	1.91651625E+00	5.54834474E-02
1.44050000E-01	1.83145875E+00	5.56086735E-02
1.44810000E-01	1.93776000E+00	5.54362779E-02
1.45570000E-01	1.87886000E+00	5.49974860E-02
1.46330000E-01	1.85559875E+00	5.50715906E-02
1.47090000E-01	1.87547875E+00	5.48349517E-02
1.47850000E-01	1.89896500E+00	5.48155530E-02
1.48610000E-01	1.76012750E+00	5.43294651E-02
1.49370000E-01	1.82525750E+00	5.39501245E-02
1.50130000E-01	1.80968125E+00	5.38783284E-02
1.50890000E-01	1.80524125E+00	5.36399756E-02
1.51650000E-01	1.67291500E+00	5.34339916E-02
1.52410000E-01	1.72252125E+00	5.31736724E-02
1.53170000E-01	1.74779750E+00	5.32463559E-02
1.53930000E-01	1.66898375E+00	5.29998753E-02
1.54690000E-01	1.80082625E+00	5.25030775E-02
1.55450000E-01	1.71260625E+00	5.25349872E-02
1.56210000E-01	1.77558875E+00	5.19902582E-02
1.56970000E-01	1.62324500E+00	5.15048053E-02
1.57730000E-01	1.70946125E+00	5.18774935E-02
1.58490000E-01	1.61984625E+00	5.16760869E-02
1.59250000E-01	1.72686500E+00	5.09998778E-02
1.60010000E-01	1.60446125E+00	5.13692058E-02
1.60770000E-01	1.62948000E+00	5.13171656E-02
1.61530000E-01	1.63144750E+00	5.10653638E-02
1.62290000E-01	1.57355625E+00	5.07131138E-02
1.63050000E-01	1.53690250E+00	5.06382637E-02
1.63810000E-01	1.51947375E+00	5.03023929E-02
1.64570000E-01	1.60551250E+00	5.06324718E-02
1.65330000E-01	1.55515500E+00	4.97679042E-02
1.66090000E-01	1.57090500E+00	4.98705874E-02
1.66850000E-01	1.52231625E+00	4.93570618E-02
1.67610000E-01	1.48814000E+00	4.99444488E-02
1.68370000E-01	1.45619375E+00	4.94055598E-02
1.69130000E-01	1.52592875E+00	4.92090127E-02
1.69890000E-01	1.56042250E+00	4.95062777E-02
1.70650000E-01	1.47812375E+00	5.00518387E-02
1.71410000E-01	1.51304875E+00	5.02206720E-02
1.72170000E-01	1.45334625E+00	5.02086927E-02
1.72930000E-01	1.38294375E+00	5.06078055E-02
1.73690000E-01	1.44380625E+00	5.05919234E-02
1.74450000E-01	1.46797375E+00	5.00532226E-02
1.75210000E-01	1.47163125E+00	5.05818927E-02
1.75970000E-01	1.41455750E+00	5.04981670E-02
1.76730000E-01	1.47706625E+00	5.05062719E-02
1.77490000E-01	1.45176375E+00	5.06940242E-02
1.78250000E-01	1.32814625E+00	5.04149664E-02
1.79010000E-01	1.40858375E+00	5.06851011E-02
1.79770000E-01	1.37699375E+00	5.09993109E-02
1.80530000E-01	1.38442625E+00	5.18164917E-02
1.81290000E-01	1.36841875E+00	5.21496483E-02
1.82050000E-01	1.35569375E+00	5.16994950E-02
1.82810000E-01	1.30668250E+00	5.17858160E-02
1.83570000E-01	1.31953000E+00	5.22420396E-02
1.84330000E-01	1.47916250E+00	5.23935808E-02
1.85090000E-01	1.29222375E+00	5.25927103E-02
1.85850000E-01	1.32455375E+00	5.27314454E-02
1.86610000E-01	1.31779375E+00	5.28305564E-02
1.87370000E-01	1.28858125E+00	5.31877173E-02
1.88130000E-01	1.23315125E+00	5.32078388E-02
1.88890000E-01	1.20644375E+00	5.30678940E-02
1.89650000E-01	1.21676875E+00	5.34867849E-02
1.90410000E-01	1.23902000E+00	5.34301981E-02
1.91170000E-01	1.27207125E+00	5.42822880E-02
1.91930000E-01	1.31130250E+00	5.37885420E-02
1.92690000E-01	1.29534750E+00	5.41686340E-02
1.93450000E-01	1.32274750E+00	5.42883741E-02
1.94210000E-01	1.30444375E+00	5.40503002E-02
1.94970000E-01	1.21633625E+00	5.37877687E-02
1.95730000E-01	1.22652125E+00	5.43001837E-02
1.96490000E-01	1.23168875E+00	5.44558201E-02
1.97250000E-01	1.18769375E+00	5.47256914E-02
1.98010000E-01	1.28507875E+00	5.46076433E-02
1.98770000E-01	1.20234250E+00	5.45483627E-02
1.99530000E-01	1.17885875E+00	5.45731793E-02
2.00290000E-01	1.10207375E+00	5.46506606E-02
2.01050000E-01	1.20924125E+00	5.48947962E-02
2.01810000E-01	1.17017250E+00	5.43988909E-02
2.02570000E-01	1.19618375E+00	5.51150382E-02
2.03330000E-01	1.24193375E+00	5.46759465E-02
2.04090000E-01	1.14285500E+00	5.51721993E-02
2.04850000E-01	1.18765500E+00	5.48036131E-02
2.05610000E-01	1.18512125E+00	5.49407486E-02
2.06370000E-01	1.16182000E+00	5.47772928E-02
2.07130000E-01	1.04182875E+00	5.44087145E-02
2.07890000E-01	1.10132375E+00	5.43240747E-02
2.08650000E-01	1.09947750E+00	5.41173850E-02
2.09410000E-01	1.15144250E+00	5.40076493E-02
2.10170000E-01	1.06640875E+00	5.44422113E-02
2.10930000E-01	9.95790000E-01	5.44476118E-02
2.11690000E-01	1.16582750E+00	5.45117575E-02
2.12450000E-01	1.09588875E+00	5.42421622E-02
2.13210000E-01	1.07213375E+00	5.47573405E-02
2.13970000E-01	1.06385375E+00	5.47405089E-02
2.14730000E-01	1.07068875E+00	5.45427199E-02
2.15490000E-01	1.14370500E+00	5.42746464E-02
2.16250000E-01	9.47991250E-01	5.46799797E-02
2.17010000E-01	9.84500000E-01	5.48121111E-02
2.17770000E-01	1.00980875E+00	5.41654931E-02
2.18530000E-01	1.03966000E+00	5.41938823E-02
2.19290000E-01	1.03634375E+00	5.39811813E-02
2.20050000E-01	1.12156250E+00	5.40440434E-02
2.20810000E-01	1.07471750E+00	5.40797267E-02
2.21570000E-01	9.94330000E-01	5.34952003E-02
2.22330000E-01	1.07078000E+00	5.37014868E-02
2.23090000E-01	1.01377250E+00	5.33936649E-02
2.23850000E-01	9.70011250E-01	5.30765186E-02
2.24610000E-01	9.20818750E-01	5.30356994E-02
2.25370000E-01	8.82363750E-01	5.26446349E-02
2.26130000E-01	9.96311250E-01	5.25755935E-02
2.26890000E-01	9.99070000E-01	5.19977058E-02
2.27650000E-01	9.58153750E-01	5.19169669E-02
2.28410000E-01	9.20463750E-01	5.19326356E-02
2.29170000E-01	9.89968750E-01	5.16321516E-02
2.29930000E-01	9.41715000E-01	5.14667422E-02
2.30690000E-01	1.10160125E+00	5.10429038E-02
2.31450000E-01	1.04654250E+00	5.07876804E-02
2.32210000E-01	9.27332500E-01	5.07818854E-02
2.32970000E-01	1.00756125E+00	5.03838847E-02
2.33730000E-01	9.78878750E-01	4.98026195E-02
2.34490000E-01	9.63361250E-01	4.96742992E-02
2.35250000E-01	9.29783750E-01	4.97545621E-02
2.36010000E-01	9.29878750E-01	4.98399802E-02
2.36770000E-01	9.45800000E-01	4.93836689E-02
2.37530000E-01	9.46497500E-01	4.93964382E-02
2.38290000E-01	8.85886250E-01	4.89328816E-02
2.39050000E-01	8.95857500E-01	4.89688761E-02
2.39810000E-01	9.75787500E-01	4.90090619E-02
2.40570000E-01	9.11585000E-01	4.90340484E-02
2.41330000E-01	9.41950000E-01	4.87210236E-02
2.42090000E-01	9.00732500E-01	4.81702730E-02
2.42850000E-01	8.80368750E-01	4.82405826E-02
2.43610000E-01	8.09768750E-01	4.79979555E-02
2.44370000E-01	9.01190000E-01	4.79171272E-02
2.45130000E-01	8.81430000E-01	4.77880109E-02
2.45890000E-01	8.89446250E-01	4.73677672E-02
2.46650000E-01	8.82432500E-01	4.74852116E-02
2.47410000E-01	8.86315000E-01	4.75694543E-02
2.48170000E-01	9.22097500E-01	4.75479516E-02
2.48930000E-01	9.15328750E-01	4.74932715E-02
2.49690000E-01	8.34198750E-01	4.72574764E-02
2.50450000E-01	8.99580000E-01	4.72289337E-02
2.51210000E-01	8.47896250E-01	4.67508184E-02
2.51970000E-01	8.23192500E-01	4.65410210E-02
2.52730000E-01	8.80157500E-01	4.64057190E-02
2.53490000E-01	9.22185000E-01	4.62115339E-02
2.54250000E-01	9.05365000E-01	4.59031233E-02
2.55010000E-01	8.55372500E-01	4.59616004E-02
2.55770000E-01	7.88518750E-01	4.57910568E-02
2.56530000E-01	9.64515000E-01	4.55728891E-02
2.57290000E-01	7.81710000E-01	4.59276267E-02
2.58050000E-01	7.91820000E-01	4.54913649E-02
2.58810000E-01	7.75003750E-01	4.49234406E-02
2.59570000E-01	8.81982500E-01	4.47442883E-02
2.60330000E-01	8.79982500E-01	4.45614802E-02
2.61090000E-01	8.46270000E-01	4.47039341E-02
2.61850000E-01	8.28078750E-01	4.48528126E-02
2.62610000E-01	7.76678750E-01	4.43683660E-02
2.63370000E-01	8.52742500E-01	4.43039737E-02
2.64130000E-01	8.05070000E-01	4.42769561E-02
2.64890000E-01	7.34680000E-01	4.41952280E-02
2.65650000E-01	8.21621250E-01	4.39584806E-02
2.66410000E-01	7.78965000E-01	4.39516263E-02
2.67170000E-01	8.00598750E-01	4.38171838E-02
2.67930000E-01	7.91940000E-01	4.37479438E-02
2.68690000E-01	7.35636250E-01	4.33534930E-02
2.69450000E-01	7.93683750E-01	4.38926371E-02
2.70210000E-01	8.39420000E-01	4.35100059E-02
2.70970000E-01	7.56925000E-01	4.30079464E-02
2.71720000E-01	8.03547500E-01	4.29808241E-02
2.72480000E-01	8.46390000E-01	4.31382149E-02
2.73240000E-01	8.27675000E-01	4.31065881E-02
2.74000000E-01	7.69491250E-01	4.30510617E-02
2.74760000E-01	8.02443750E-01	4.29435685E-02
2.75520000E-01	7.82781250E-01	4.25568101E-02
2.76280000E-01	7.47726250E-01	4.25111103E-02
2.77040000E-01	7.76826250E-01	4.23292369E-02
2.77800000E-01	7.88546250E-01	4.25189188E-02
2.78560000E-01	7.83131250E-01	4.21115322E-02
2.79320000E-01	7.39122500E-01	4.21060235E-02
2.80080000E-01	7.58418750E-01	4.22032985E-02
2.80840000E-01	6.81735000E-01	4.21322833E-02
2.81600000E-01	7.61370000E-01	4.20369197E-02
2.82360000E-01	7.44875000E-01	4.19282435E-02
2.83120000E-01	7.51495000E-01	4.18089357E-02
2.83880000E-01	7.18267500E-01	4.12414102E-02
2.84640000E-01	7.62856250E-01	4.14962872E-02
2.85400000E-01	7.74361250E-01	4.13479244E-02
2.86160000E-01	7.82703750E-01	4.15196285E-02
2.86920000E-01	6.94508750E-01	4.13972748E-02
2.87680000E-01	7.49305000E-01	4.15087362E-02
2.88440000E-01	7.30481250E-01	4.12877049E-02
2.89200000E-01	8.15002500E-01	4.16659575E-02
2.89960000E-01	7.02038750E-01	4.14922263E-02
2.90720000E-01	6.72343750E-01	4.16741441E-02
2.91480000E-01	7.21447500E-01	4.15359605E-02
2.92240000E-01	7.24700000E-01	4.19064808E-02
2.93000000E-01	7.66591250E-01	4.16045085E-02
2.93760000E-01	6.94928750E-01	4.14401708E-02
2.94520000E-01	6.77940000E-01	4.17842327E-02
2.95280000E-01	6.67882500E-01	4.17691767E-02
2.96040000E-01	6.53580000E-01	4.17450800E-02
2.96800000E-01	6.91911250E-01	4.17551996E-02
2.97560000E-01	6.26710000E-01	4.15808429E-02
2.98320000E-01	7.48022500E-01	4.15036675E-02
2.99080000E-01	6.86511250E-01	4.16025579E-02
2.99840000E-01	6.70620000E-01	4.15167272E-02
3.00600000E-01	7.49491250E-01	4.12479382E-02
3.01360000E-01	6.80638750E-01	4.12653626E-02
3.02120000E-01	6.77071250E-01	4.10866225E-02
3.02880000E-01	6.42177500E-01	4.10826703E-02
3.03640000E-01	6.24861250E-01	4.09087558E-02
3.04400000E-01	6.23943750E-01	4.08534082E-02
3.05160000E-01	6.10461250E-01	4.08223979E-02
3.05920000E-01	6.85685000E-01	4.05818039E-02
3.06680000E-01	6.30788750E-01	4.05725019E-02
3.07440000E-01	6.02173750E-01	4.05066845E-02
3.08200000E-01	6.22325000E-01	4.02393927E-02
3.08960000E-01	6.68713750E-01	4.02592107E-02
3.09720000E-01	6.01021250E-01	4.04654052E-02
3.10480000E-01	6.69403750E-01	4.12182015E-02
3.11240000E-01	6.11710000E-01	4.17865360E-02
3.12000000E-01	6.00088750E-01	4.19268808E-02
3.12760000E-01	6.75003750E-01	4.23886600E-02
3.13520000E-01	5.81337500E-01	4.28934209E-02
3.14280000E-01	6.13241250E-01	4.30450994E-02
3.15040000E-01	7.28203750E-01	4.31752628E-02
3.15800000E-01	6.48737500E-01	4.33905646E-02
3.16560000E-01	6.84582500E-01	4.38783394E-02
3.17320000E-01	6.39723750E-01	4.38515834E-02
3.18080000E-01	6.04065000E-01	4.35117613E-02
3.18830000E-01	6.61853750E-01	4.38329366E-02
3.19590000E-01	6.17613750E-01	4.40754441E-02
3.20350000E-01	6.03998750E-01	4.40647529E-02
3.21110000E-01	7.24757500E-01	4.42894752E-02
3.21870000E-01	6.33998750E-01	4.38952335E-02
3.22630000E-01	6.02498750E-01	4.60691697E-02
3.23390000E-01	6.22751250E-01	4.38946048E-02
3.24150000E-01	5.66245000E-01	4.36491058E-02
3.24910000E-01	6.54307500E-01	4.40012465E-02
3.25670000E-01	7.04456250E-01	4.38073116E-02
3.26430000E-01	6.14233750E-01	4.39793238E-02
3.27190000E-01	5.55782500E-01	4.43408042E-02
3.27950000E-01	6.03035000E-01	4.41287324E-02
3.28710000E-01	5.86871250E-01	4.41242920E-02
3.29470000E-01	6.42138750E-01	4.41025377E-02
3.30230000E-01	5.40075000E-01	4.43334288E-02
3.30990000E-01	6.03945000E-01	4.43356288E-02
3.31750000E-01	5.67252500E-01	4.44014995E-02
3.32510000E-01	5.67431250E-01	4.47553713E-02
3.33270000E-01	6.94436250E-01	4.43044133E-02
3.34030000E-01	6.20250000E-01	4.48716475E-02
3.34790000E-01	5.53835000E-01	4.45214090E-02
3.35550000E-01	5.13426250E-01	4.49566017E-02
3.36310000E-01	5.71718750E-01	4.49043498E-02
3.37070000E-01	5.90902500E-01	4.51781901E-02
3.37830000E-01	5.41133750E-01	4.48966595E-02
3.38590000E-01	5.98342500E-01	4.49551184E-02
3.39350000E-01	6.39822500E-01	4.50406350E-02
3.40110000E-01	6.24627500E-01	4.48754977E-02
3.40870000E-01	6.19493750E-01	4.51139801E-02
3.41630000E-01	6.03440000E-01	4.52412673E-02
3.42390000E-01	6.03042500E-01	4.54885363E-02
3.43150000E-01	5.65950000E-01	4.52561211E-02
3.43910000E-01	6.02330000E-01	4.51578482E-02
3.44670000E-01	5.50528750E-01	4.50075180E-02
3.45430000E-01	6.70642500E-01	4.52890723E-02
3.46190000E-01	5.37851250E-01	4.54458669E-02
3.46950000E-01	5.30290000E-01	4.58847798E-02
3.47710000E-01	5.13050000E-01	4.56585160E-02
3.48470000E-01	5.76537500E-01	4.60684158E-02
3.49220000E-01	5.40550000E-01	4.56011105E-02
3.49980000E-01	5.64205000E-01	4.57286459E-02
3.50740000E-01	5.58207500E-01	4.58522533E-02
3.51500000E-01	5.44817500E-01	4.59868351E-02
3.52260000E-01	5.18986250E-01	4.56711354E-02
3.53020000E-01	5.17495000E-01	4.53147650E-02
3.53780000E-01	6.16628750E-01	4.42635074E-02
3.54540000E-01	4.78510000E-01	4.38281935E-02
3.55300000E-01	5.84566250E-01	4.35110771E-02
3.56060000E-01	5.25792500E-01	4.31885233E-02
3.56820000E-01	5.39522500E-01	4.32989334E-02
3.57580000E-01	5.42670000E-01	4.39655542E-02
3.58340000E-01	4.93902500E-01	4.37859182E-02
3.59100000E-01	5.32555000E-01	4.41770643E-02
3.59860000E-01	4.96213750E-01	4.38863777E-02
3.60620000E-01	5.85408750E-01	4.39141227E-02
3.61380000E-01	5.43062500E-01	4.36498713E-02
3.62140000E-01	5.67227500E-01	4.40724548E-02
3.62900000E-01	5.24810000E-01	4.38091045E-02
3.63660000E-01	5.58206250E-01	4.38147728E-02
3.64420000E-01	5.20901250E-01	4.43573721E-02
3.65180000E-01	5.86016250E-01	4.40685035E-02
3.65940000E-01	5.47382500E-01	4.47173290E-02
3.66700000E-01	5.48700000E-01	4.49689154E-02
3.67460000E-01	5.31155000E-01	4.53844619E-02
3.68220000E-01	5.44362500E-01	4.60404439E-02
3.68980000E-01	4.86015000E-01	4.59689621E-02
3.69740000E-01	5.45417500E-01	4.65489497E-02
3.70500000E-01	5.09088750E-01	4.68616053E-02
3.71260000E-01	5.04330000E-01	4.67113892E-02
3.72020000E-01	4.92228750E-01	4.63837153E-02
3.72770000E-01	6.04616250E-01	4.68208664E-02
3.73530000E-01	5.22330000E-01	4.70034291E-02
3.74290000E-01	5.49636250E-01	4.70732940E-02
3.75050000E-01	6.00130000E-01	4.78092064E-02
3.75810000E-01	4.66687500E-01	4.75315712E-02
3.76570000E-01	5.12940000E-01	4.80148940E-02
3.77330000E-01	5.35467500E-01	4.81276700E-02
3.78090000E-01	4.97727500E-01	4.84062449E-02
3.78850000E-01	4.78441250E-01	4.89070577E-02
3.79610000E-01	5.11386250E-01	4.89621712E-02
3.80370000E-01	4.97131250E-01	4.99558648E-02
3.81130000E-01	4.52580000E-01	4.99682746E-02
3.81890000E-01	5.74898750E-01	5.00115620E-02
3.82650000E-01	5.11705000E-01	5.04601723E-02
3.83410000E-01	5.05032500E-01	5.06878496E-02
3.84170000E-01	5.01060000E-01	5.11759096E-02
3.84930000E-01	5.15696250E-01	5.15525092E-02
3.85690000E-01	4.96647500E-01	5.17535692E-02
3.86450000E-01	5.51841250E-01	5.19742008E-02
3.87210000E-01	5.26325000E-01	5.19478302E-02
3.87970000E-01	4.43765000E-01	5.29974625E-02
3.88730000E-01	4.34825000E-01	5.32151821E-02
3.89490000E-01	4.26256250E-01	5.36457451E-02
3.90250000E-01	4.51672500E-01	5.36385152E-02
3.91010000E-01	3.63757500E-01	5.41642914E-02
3.91770000E-01	4.79593750E-01	5.46214339E-02
3.92520000E-01	4.10655000E-01	5.47346837E-02
3.93280000E-01	4.74236250E-01	5.52038646E-02
3.94040000E-01	4.51257500E-01	6.23344905E-02
3.94800000E-01	5.38663750E-01	5.58481748E-02
3.95560000E-01	5.35688750E-01	5.66165935E-02
3.96320000E-01	4.03677500E-01	5.66749380E-02
3.97080000E-01	4.45503750E-01	5.73698454E-02
3.97840000E-01	5.54440000E-01	5.73527632E-02
3.98600000E-01	4.74843750E-01	5.76593359E-02
3.99360000E-01	4.62942500E-01	5.82014719E-02
4.00120000E-01	4.32677500E-01	5.85148967E-02
4.00880000E-01	3.81838750E-01	5.94421118E-02
4.01640000E-01	4.87547500E-01	5.92376464E-02
4.02400000E-01	4.10877500E-01	5.99025547E-02
4.03160000E-01	5.10977500E-01	6.02629504E-02
4.03920000E-01	3.47996250E-01	6.06683747E-02
4.04680000E-01	4.48387500E-01	6.10615821E-02
4.05440000E-01	4.61660000E-01	6.11896710E-02
4.06200000E-01	4.21962500E-01	6.13771566E-02
4.06960000E-01	3.99811250E-01	6.10729273E-02
4.07720000E-01	4.86270000E-01	6.22799606E-02
4.08480000E-01	4.51057500E-01	6.23184732E-02
4.09240000E-01	4.68488750E-01	6.20945654E-02
4.09990000E-01	3.28280000E-01	6.25107428E-02
4.10750000E-01	5.13323750E-01	6.23704061E-02
4.11510000E-01	4.03062500E-01	6.22855308E-02
4.12270000E-01	4.54331250E-01	6.26929031E-02
4.13030000E-01	3.93925000E-01	6.25199611E-02
4.13790000E-01	4.81241250E-01	6.29982988E-02
4.14550000E-01	4.57916250E-01	6.29345645E-02
4.15310000E-01	4.67897500E-01	6.33147917E-02
4.16070000E-01	4.99502500E-01	6.31081702E-02
4.16830000E-01	4.23392500E-01	6.44587474E-02
4.17590000E-01	4.33721250E-01	6.44670668E-02
4.18350000E-01	5.29355000E-01	6.48201901E-02
4.19110000E-01	4.44608750E-01	6.54147638E-02
4.19870000E-01	3.74411250E-01	6.56186258E-02
4.20630000E-01	4.42195000E-01	6.61427660E-02
4.21390000E-01	4.00150000E-01	6.61891122E-02
4.22150000E-01	4.97177500E-01	6.65512346E-02
4.22910000E-01	3.90416250E-01	6.73425154E-02
4.23670000E-01	3.76422500E-01	6.85107694E-02
4.24430000E-01	4.09587500E-01	6.83201103E-02
4.25190000E-01	4.06030000E-01	6.98579129E-02
4.25940000E-01	4.15756250E-01	7.01660840E-02
4.26700000E-01	4.05688750E-01	7.04282028E-02
4.27460000E-01	4.83657500E-01	7.13875170E-02
4.28220000E-01	5.31867500E-01	7.33464142E-02
4.28980000E-01	4.13822500E-01	7.37970329E-02
4.29740000E-01	4.09323750E-01	7.33015718E-02
4.30500000E-01	4.60207500E-01	7.39947257E-02
4.31260000E-01	3.76695000E-01	7.52387943E-02
4.32020000E-01	4.03060000E-01	7.71389164E-02
4.32780000E-01	4.47943750E-01	7.78397683E-02
4.33540000E-01	4.85877500E-01	7.81203028E-02
4.34300000E-01	3.88782500E-01	7.91659961E-02
4.35060000E-01	5.22928750E-01	7.97534100E-02
