## Supplementary material for "Disordered proteins interact with the chemical environment to tune their protective function during drying": File S1: Tris - 4.csv

Q	I(Q)	Error
1.10200000E-02	4.00076878E+01	1.43374786E+01
1.17800000E-02	3.77539039E+01	8.70696685E+00
1.25400000E-02	3.71276489E+01	4.98270008E+00
1.33000000E-02	3.57230822E+01	2.33024899E+00
1.40600000E-02	3.42656928E+01	1.45940295E+00
1.48200000E-02	3.27315739E+01	8.96231696E-01
1.55800000E-02	3.21152828E+01	7.44586765E-01
1.63400000E-02	3.16886178E+01	5.06364084E-01
1.71000000E-02	3.02386578E+01	4.20365267E-01
1.78600000E-02	2.91896828E+01	3.55569236E-01
1.86200000E-02	2.85931567E+01	2.92644217E-01
1.93800000E-02	2.82363900E+01	2.72795768E-01
2.01400000E-02	2.74657628E+01	2.34163367E-01
2.09000000E-02	2.65865883E+01	2.16179397E-01
2.16600000E-02	2.56042567E+01	2.03065658E-01
2.24200000E-02	2.47138878E+01	1.87251379E-01
2.31800000E-02	2.40989006E+01	1.75306624E-01
2.39500000E-02	2.32864967E+01	1.61645229E-01
2.47100000E-02	2.25788489E+01	1.51504037E-01
2.54700000E-02	2.20536239E+01	1.46031780E-01
2.62300000E-02	2.13377344E+01	1.36618907E-01
2.69900000E-02	2.06972678E+01	1.29509778E-01
2.77500000E-02	1.99999117E+01	1.26876087E-01
2.85100000E-02	1.96247494E+01	1.21209127E-01
2.92700000E-02	1.89321644E+01	1.18858312E-01
3.00300000E-02	1.84207589E+01	1.14665848E-01
3.07900000E-02	1.78391417E+01	1.12611801E-01
3.15500000E-02	1.73233917E+01	1.11649413E-01
3.23100000E-02	1.67830750E+01	1.07327560E-01
3.30700000E-02	1.63756722E+01	1.05875616E-01
3.38300000E-02	1.58061917E+01	1.02436932E-01
3.45900000E-02	1.53536622E+01	9.97633284E-02
3.53500000E-02	1.49461972E+01	9.77667954E-02
3.61100000E-02	1.44926617E+01	9.56832195E-02
3.68700000E-02	1.40781783E+01	9.50865016E-02
3.76300000E-02	1.36082022E+01	9.20811716E-02
3.83900000E-02	1.34044067E+01	9.13302201E-02
3.91500000E-02	1.29062511E+01	8.86452518E-02
3.99100000E-02	1.24741272E+01	8.59286828E-02
4.06700000E-02	1.22256778E+01	8.44405157E-02
4.14300000E-02	1.18826822E+01	8.32074822E-02
4.21900000E-02	1.15041000E+01	8.24321690E-02
4.29500000E-02	1.13214728E+01	8.09484179E-02
4.37100000E-02	1.08644750E+01	8.00199910E-02
4.44700000E-02	1.05886094E+01	7.83488835E-02
4.52300000E-02	1.02837456E+01	7.81580386E-02
4.59900000E-02	1.01334400E+01	7.68462073E-02
4.67500000E-02	9.73019444E+00	7.54406848E-02
4.75100000E-02	9.54746944E+00	7.41948441E-02
4.82700000E-02	9.39411333E+00	7.33928433E-02
4.90300000E-02	9.21677000E+00	7.20383877E-02
4.97900000E-02	8.82003222E+00	6.98557568E-02
5.05500000E-02	8.52442444E+00	6.95238372E-02
5.13100000E-02	8.43943444E+00	6.84187650E-02
5.20700000E-02	8.31724944E+00	6.80210444E-02
5.28300000E-02	8.00200944E+00	6.57273055E-02
5.35900000E-02	7.84379056E+00	6.57955068E-02
5.43500000E-02	7.64259833E+00	6.46821393E-02
5.51100000E-02	7.46262611E+00	6.47717489E-02
5.58700000E-02	7.27828389E+00	6.38953702E-02
5.66300000E-02	7.21252167E+00	6.31033686E-02
5.73900000E-02	6.87837722E+00	6.23501760E-02
5.81500000E-02	6.80794222E+00	6.17794343E-02
5.89100000E-02	6.64342333E+00	6.04289359E-02
5.96700000E-02	6.56395556E+00	6.12275972E-02
6.04300000E-02	6.32682278E+00	5.98277741E-02
6.11900000E-02	6.27740722E+00	5.87720063E-02
6.19500000E-02	6.02473056E+00	5.83431375E-02
6.27100000E-02	5.97779278E+00	5.82265061E-02
6.34700000E-02	5.73892944E+00	5.77783779E-02
6.42300000E-02	5.72051222E+00	5.70071195E-02
6.49900000E-02	5.57402889E+00	5.67748160E-02
6.57500000E-02	5.52828833E+00	5.62525354E-02
6.65100000E-02	5.38947611E+00	5.59464620E-02
6.72700000E-02	5.29122556E+00	5.48379909E-02
6.80300000E-02	5.20475556E+00	5.50918561E-02
6.87900000E-02	5.12269167E+00	5.40991672E-02
6.95500000E-02	4.93323111E+00	5.35372482E-02
7.03100000E-02	4.87911889E+00	5.34737066E-02
7.10700000E-02	4.71856500E+00	5.30174045E-02
7.18300000E-02	4.78818278E+00	5.24435014E-02
7.25900000E-02	4.55259333E+00	5.22351666E-02
7.33500000E-02	4.61115333E+00	5.20759592E-02
7.41200000E-02	4.44833111E+00	5.15317211E-02
7.48800000E-02	4.38808111E+00	5.11050473E-02
7.56400000E-02	4.25823111E+00	5.05794177E-02
7.64000000E-02	4.25516667E+00	5.05462872E-02
7.71600000E-02	4.18065444E+00	4.94677988E-02
7.79200000E-02	4.12614333E+00	4.88639772E-02
7.86800000E-02	3.99593667E+00	4.85778394E-02
7.94400000E-02	3.93967889E+00	4.79858594E-02
8.02000000E-02	3.94338333E+00	4.84281215E-02
8.09600000E-02	3.81538778E+00	4.79640051E-02
8.17200000E-02	3.70922000E+00	4.89034018E-02
8.24800000E-02	3.65876500E+00	4.88345306E-02
8.32400000E-02	3.65118889E+00	4.87682968E-02
8.40000000E-02	3.55402556E+00	4.90789562E-02
8.47600000E-02	3.59147944E+00	4.88840681E-02
8.55200000E-02	3.43303722E+00	4.91337753E-02
8.62800000E-02	3.54574111E+00	4.86746114E-02
8.70400000E-02	3.34086667E+00	4.88589365E-02
8.78000000E-02	3.23681833E+00	4.88660637E-02
8.85600000E-02	3.28697667E+00	4.88371476E-02
8.93200000E-02	3.26840222E+00	4.88799299E-02
9.00800000E-02	3.13792778E+00	4.82112126E-02
9.08400000E-02	3.12802167E+00	4.90063628E-02
9.16000000E-02	3.07607056E+00	4.94424007E-02
9.23600000E-02	2.99210556E+00	4.94094863E-02
9.31200000E-02	3.05096222E+00	5.01342281E-02
9.38800000E-02	2.91027889E+00	4.99694894E-02
9.46400000E-02	2.94454833E+00	4.93260229E-02
9.54000000E-02	2.86436722E+00	4.91280098E-02
9.61600000E-02	2.86966611E+00	4.88424542E-02
9.69200000E-02	2.76510278E+00	4.86226154E-02
9.76800000E-02	2.75496889E+00	4.78819598E-02
9.84400000E-02	2.75415889E+00	4.79201079E-02
9.92000000E-02	2.71816000E+00	4.76948052E-02
9.99600000E-02	2.67453944E+00	4.76688957E-02
1.00720000E-01	2.68681500E+00	4.78976524E-02
1.01480000E-01	2.61975722E+00	4.64781687E-02
1.02240000E-01	2.63520056E+00	4.57539202E-02
1.03000000E-01	2.55754556E+00	4.61018718E-02
1.03760000E-01	2.51604222E+00	4.61631548E-02
1.04520000E-01	2.49185889E+00	4.73612677E-02
1.05280000E-01	2.48889444E+00	4.67736829E-02
1.06040000E-01	2.42047333E+00	4.61943871E-02
1.06800000E-01	2.39781611E+00	4.54801607E-02
1.07560000E-01	2.36732611E+00	4.50600766E-02
1.08320000E-01	2.27648833E+00	4.42101948E-02
1.09080000E-01	2.28782778E+00	4.39239177E-02
1.09840000E-01	2.31139556E+00	4.36834402E-02
1.10600000E-01	2.21498167E+00	4.29531101E-02
1.11360000E-01	2.25043722E+00	4.32555624E-02
1.12120000E-01	2.23321056E+00	4.23676751E-02
1.12880000E-01	2.18584333E+00	4.24678895E-02
1.13640000E-01	2.13284444E+00	4.20286940E-02
1.14400000E-01	2.11078722E+00	4.18996306E-02
1.15160000E-01	2.14035167E+00	4.18724497E-02
1.15920000E-01	2.07077778E+00	4.11935048E-02
1.16680000E-01	1.97869111E+00	4.13079719E-02
1.17440000E-01	2.08824444E+00	4.08491013E-02
1.18200000E-01	2.01394000E+00	4.05981067E-02
1.18960000E-01	1.99588111E+00	4.04738981E-02
1.19720000E-01	2.03138667E+00	4.01679862E-02
1.20480000E-01	1.99180778E+00	4.00734214E-02
1.21240000E-01	1.96724167E+00	4.00169339E-02
1.22000000E-01	1.89023111E+00	3.96876122E-02
1.22760000E-01	1.90371444E+00	3.93340590E-02
1.23520000E-01	1.88552500E+00	3.92406612E-02
1.24280000E-01	1.84130556E+00	3.88137930E-02
1.25040000E-01	1.86252722E+00	3.87634619E-02
1.25800000E-01	1.86513500E+00	3.85422240E-02
1.26560000E-01	1.79250556E+00	3.83329665E-02
1.27320000E-01	1.81003778E+00	3.83692967E-02
1.28080000E-01	1.75015111E+00	3.79784880E-02
1.28840000E-01	1.79731222E+00	3.76682168E-02
1.29600000E-01	1.81595000E+00	3.75279437E-02
1.30360000E-01	1.67975056E+00	3.71634296E-02
1.31120000E-01	1.72246944E+00	3.71246339E-02
1.31880000E-01	1.74471444E+00	3.65964539E-02
1.32640000E-01	1.65457778E+00	3.62748403E-02
1.33400000E-01	1.60235056E+00	3.62095834E-02
1.34160000E-01	1.69664000E+00	3.63815176E-02
1.34920000E-01	1.64073111E+00	3.61223784E-02
1.35680000E-01	1.57736556E+00	3.59103823E-02
1.36440000E-01	1.55185611E+00	3.57426327E-02
1.37200000E-01	1.60286944E+00	3.58650081E-02
1.37960000E-01	1.59784500E+00	3.55230205E-02
1.38730000E-01	1.54299778E+00	3.52607104E-02
1.39490000E-01	1.58881611E+00	3.51402493E-02
1.40250000E-01	1.52038444E+00	3.50643345E-02
1.41010000E-01	1.51179056E+00	3.50463862E-02
1.41770000E-01	1.50032167E+00	3.50104174E-02
1.42530000E-01	1.48005833E+00	3.46892201E-02
1.43290000E-01	1.47337833E+00	3.46275979E-02
1.44050000E-01	1.48138944E+00	3.46503172E-02
1.44810000E-01	1.47799722E+00	3.44032508E-02
1.45570000E-01	1.41674722E+00	3.44777535E-02
1.46330000E-01	1.42418333E+00	3.42630697E-02
1.47090000E-01	1.43517444E+00	3.40113366E-02
1.47850000E-01	1.42570111E+00	3.39835567E-02
1.48610000E-01	1.37374056E+00	3.38325985E-02
1.49370000E-01	1.43183167E+00	3.38255118E-02
1.50130000E-01	1.39455222E+00	3.36233326E-02
1.50890000E-01	1.34015333E+00	3.33462287E-02
1.51650000E-01	1.34781333E+00	3.33372383E-02
1.52410000E-01	1.30291556E+00	3.31746614E-02
1.53170000E-01	1.35121944E+00	3.32014476E-02
1.53930000E-01	1.32437000E+00	3.30797045E-02
1.54690000E-01	1.30556111E+00	3.27651565E-02
1.55450000E-01	1.29504444E+00	3.26260629E-02
1.56210000E-01	1.29081333E+00	3.25828118E-02
1.56970000E-01	1.27838444E+00	3.21920062E-02
1.57730000E-01	1.31421944E+00	3.22125705E-02
1.58490000E-01	1.29903500E+00	3.22717725E-02
1.59250000E-01	1.22136944E+00	3.20549598E-02
1.60010000E-01	1.24273222E+00	3.19383935E-02
1.60770000E-01	1.20410722E+00	3.19634969E-02
1.61530000E-01	1.21747278E+00	3.16575120E-02
1.62290000E-01	1.25317611E+00	3.16589515E-02
1.63050000E-01	1.24436389E+00	3.16023583E-02
1.63810000E-01	1.19276167E+00	3.12609581E-02
1.64570000E-01	1.22924833E+00	3.15169161E-02
1.65330000E-01	1.18312444E+00	3.11390020E-02
1.66090000E-01	1.14326889E+00	3.12979392E-02
1.66850000E-01	1.19034556E+00	3.10695042E-02
1.67610000E-01	1.12119611E+00	3.08773665E-02
1.68370000E-01	1.10087167E+00	3.09246138E-02
1.69130000E-01	1.09318056E+00	3.05689408E-02
1.69890000E-01	1.12066444E+00	3.07243283E-02
1.70650000E-01	1.09060944E+00	3.10611989E-02
1.71410000E-01	1.11883000E+00	3.12111004E-02
1.72170000E-01	1.08256889E+00	3.13063973E-02
1.72930000E-01	1.10394944E+00	3.13935600E-02
1.73690000E-01	1.12841333E+00	3.14464531E-02
1.74450000E-01	1.02808889E+00	3.13772450E-02
1.75210000E-01	1.08508167E+00	3.14780556E-02
1.75970000E-01	1.07985167E+00	3.14976592E-02
1.76730000E-01	1.04996111E+00	3.17533628E-02
1.77490000E-01	1.05379389E+00	3.14886259E-02
1.78250000E-01	1.05044222E+00	3.14387292E-02
1.79010000E-01	1.00684167E+00	3.14369826E-02
1.79770000E-01	9.81775556E-01	3.16009494E-02
1.80530000E-01	1.01585278E+00	3.21760453E-02
1.81290000E-01	9.99458889E-01	3.22328224E-02
1.82050000E-01	9.43812778E-01	3.22301214E-02
1.82810000E-01	9.89531111E-01	3.22345269E-02
1.83570000E-01	9.83886667E-01	3.25349196E-02
1.84330000E-01	9.45269444E-01	3.25291486E-02
1.85090000E-01	9.86076111E-01	3.28104674E-02
1.85850000E-01	9.47704444E-01	3.28592266E-02
1.86610000E-01	9.72395556E-01	3.28948230E-02
1.87370000E-01	9.89277778E-01	3.33054391E-02
1.88130000E-01	9.77547778E-01	3.32038845E-02
1.88890000E-01	9.45359444E-01	3.31795683E-02
1.89650000E-01	9.93843333E-01	3.36197678E-02
1.90410000E-01	9.34842222E-01	3.34081122E-02
1.91170000E-01	9.05301111E-01	3.35731664E-02
1.91930000E-01	9.17623333E-01	3.35737140E-02
1.92690000E-01	9.38759444E-01	3.37494626E-02
1.93450000E-01	9.31116111E-01	3.36867339E-02
1.94210000E-01	8.28469444E-01	3.37752411E-02
1.94970000E-01	9.08755556E-01	3.38628253E-02
1.95730000E-01	9.18628333E-01	3.39885087E-02
1.96490000E-01	8.79716667E-01	3.38663741E-02
1.97250000E-01	8.76558889E-01	3.40183127E-02
1.98010000E-01	8.93698889E-01	3.40983972E-02
1.98770000E-01	8.73402778E-01	3.41628462E-02
1.99530000E-01	8.58512222E-01	3.39134415E-02
2.00290000E-01	8.70245556E-01	3.38822116E-02
2.01050000E-01	8.90585556E-01	3.43661563E-02
2.01810000E-01	8.58125556E-01	3.41480610E-02
2.02570000E-01	8.85651667E-01	3.43042954E-02
2.03330000E-01	8.17167222E-01	3.43714175E-02
2.04090000E-01	8.26166111E-01	3.43476083E-02
2.04850000E-01	8.36755556E-01	3.43333161E-02
2.05610000E-01	7.85978889E-01	3.43174416E-02
2.06370000E-01	7.75716111E-01	3.45258715E-02
2.07130000E-01	8.30542778E-01	3.39447711E-02
2.07890000E-01	8.65495000E-01	3.37697987E-02
2.08650000E-01	8.40767778E-01	3.38322836E-02
2.09410000E-01	8.48006667E-01	3.40776159E-02
2.10170000E-01	7.96828889E-01	3.41769420E-02
2.10930000E-01	7.92470000E-01	3.38770444E-02
2.11690000E-01	8.03001111E-01	3.41666967E-02
2.12450000E-01	8.05448889E-01	3.41568980E-02
2.13210000E-01	7.67766111E-01	3.42020018E-02
2.13970000E-01	8.00247222E-01	3.41886448E-02
2.14730000E-01	7.48175000E-01	3.42291154E-02
2.15490000E-01	8.14396667E-01	3.42155854E-02
2.16250000E-01	8.09176111E-01	3.41484731E-02
2.17010000E-01	7.89288889E-01	3.41918737E-02
2.17770000E-01	7.58743889E-01	3.39724090E-02
2.18530000E-01	7.27008333E-01	3.38655590E-02
2.19290000E-01	7.40434444E-01	3.40285812E-02
2.20050000E-01	7.65172778E-01	3.36751126E-02
2.20810000E-01	7.38884444E-01	3.37579327E-02
2.21570000E-01	7.33589444E-01	3.36537903E-02
2.22330000E-01	7.33673333E-01	3.35357726E-02
2.23090000E-01	7.22845556E-01	3.32875033E-02
2.23850000E-01	7.16952222E-01	3.32938231E-02
2.24610000E-01	6.57342778E-01	3.32885908E-02
2.25370000E-01	7.45932778E-01	3.29523993E-02
2.26130000E-01	6.88533889E-01	3.29270492E-02
2.26890000E-01	6.72588333E-01	3.27034420E-02
2.27650000E-01	6.99067222E-01	3.26319797E-02
2.28410000E-01	6.64301667E-01	3.25544459E-02
2.29170000E-01	6.58096111E-01	3.22769429E-02
2.29930000E-01	6.80840556E-01	3.22006384E-02
2.30690000E-01	7.00535556E-01	3.19333154E-02
2.31450000E-01	6.74523889E-01	3.19632508E-02
2.32210000E-01	7.52123889E-01	3.19167835E-02
2.32970000E-01	6.67193889E-01	3.14278282E-02
2.33730000E-01	7.04393333E-01	3.11546509E-02
2.34490000E-01	6.42471111E-01	3.11646199E-02
2.35250000E-01	6.42527778E-01	3.09937477E-02
2.36010000E-01	6.99226111E-01	3.10610114E-02
2.36770000E-01	7.24315000E-01	3.09091824E-02
2.37530000E-01	6.66408889E-01	3.08717415E-02
2.38290000E-01	6.79908889E-01	3.08091845E-02
2.39050000E-01	6.24805000E-01	3.06361005E-02
2.39810000E-01	6.93557778E-01	3.06276824E-02
2.40570000E-01	6.06320000E-01	3.04492814E-02
2.41330000E-01	6.68751111E-01	3.05893771E-02
2.42090000E-01	5.99477778E-01	3.02668542E-02
2.42850000E-01	5.84823889E-01	3.02331404E-02
2.43610000E-01	6.34905000E-01	3.01642852E-02
2.44370000E-01	6.29520000E-01	3.00063234E-02
2.45130000E-01	6.32888889E-01	3.00802707E-02
2.45890000E-01	6.36834444E-01	2.98211478E-02
2.46650000E-01	6.29316667E-01	2.97718806E-02
2.47410000E-01	6.29347222E-01	2.95773056E-02
2.48170000E-01	6.21182778E-01	2.96032552E-02
2.48930000E-01	6.49928889E-01	2.97150070E-02
2.49690000E-01	6.40676111E-01	2.95557194E-02
2.50450000E-01	5.96023333E-01	2.93361748E-02
2.51210000E-01	6.18646111E-01	2.91865849E-02
2.51970000E-01	5.98840556E-01	2.92213062E-02
2.52730000E-01	5.76051111E-01	2.89905380E-02
2.53490000E-01	5.80316111E-01	2.89442363E-02
2.54250000E-01	6.38236667E-01	2.89381386E-02
2.55010000E-01	6.11697778E-01	2.88021888E-02
2.55770000E-01	6.07053333E-01	2.85792485E-02
2.56530000E-01	6.22696667E-01	2.86340045E-02
2.57290000E-01	5.88536111E-01	2.86587106E-02
2.58050000E-01	5.66968889E-01	2.82644988E-02
2.58810000E-01	5.20221667E-01	2.80628319E-02
2.59570000E-01	5.57476667E-01	2.79083554E-02
2.60330000E-01	5.73730556E-01	2.80392556E-02
2.61090000E-01	5.64085000E-01	2.78489728E-02
2.61850000E-01	5.78842778E-01	2.79028682E-02
2.62610000E-01	5.94868889E-01	2.77573405E-02
2.63370000E-01	5.68562222E-01	2.77984700E-02
2.64130000E-01	5.44375000E-01	2.79014088E-02
2.64890000E-01	5.20795556E-01	2.75725891E-02
2.65650000E-01	5.77421667E-01	2.75981175E-02
2.66410000E-01	5.55646111E-01	2.74855833E-02
2.67170000E-01	5.34763889E-01	2.74951271E-02
2.67930000E-01	5.72671111E-01	2.74715963E-02
2.68690000E-01	5.39197778E-01	2.73010929E-02
2.69450000E-01	5.26148889E-01	2.72357372E-02
2.70210000E-01	5.35009444E-01	2.71977941E-02
2.70970000E-01	5.46281111E-01	2.71259775E-02
2.71720000E-01	5.42709444E-01	2.71401637E-02
2.72480000E-01	5.23553333E-01	2.69892853E-02
2.73240000E-01	5.06401111E-01	2.68892331E-02
2.74000000E-01	4.89530000E-01	2.68998794E-02
2.74760000E-01	5.31281111E-01	2.69314375E-02
2.75520000E-01	5.10778889E-01	2.67298869E-02
2.76280000E-01	5.40820556E-01	2.65938694E-02
2.77040000E-01	5.23593889E-01	2.65971955E-02
2.77800000E-01	5.15163889E-01	2.64092178E-02
2.78560000E-01	5.02839444E-01	2.64348118E-02
2.79320000E-01	5.30001111E-01	2.64231199E-02
2.80080000E-01	4.92603333E-01	2.63015781E-02
2.80840000E-01	5.45163333E-01	2.63382093E-02
2.81600000E-01	5.24675556E-01	2.62896661E-02
2.82360000E-01	4.88906111E-01	2.63972374E-02
2.83120000E-01	5.48980556E-01	2.62209449E-02
2.83880000E-01	4.90628889E-01	2.60903790E-02
2.84640000E-01	4.89659444E-01	2.58523681E-02
2.85400000E-01	5.16228889E-01	2.59821126E-02
2.86160000E-01	4.83997778E-01	2.59650318E-02
2.86920000E-01	5.16283889E-01	2.60539043E-02
2.87680000E-01	4.92145556E-01	2.60765925E-02
2.88440000E-01	4.88168889E-01	2.59674724E-02
2.89200000E-01	4.85771667E-01	2.61312146E-02
2.89960000E-01	4.76745556E-01	2.61050834E-02
2.90720000E-01	4.82851111E-01	2.61038434E-02
2.91480000E-01	4.47722778E-01	2.62171182E-02
2.92240000E-01	4.73760000E-01	2.59964172E-02
2.93000000E-01	5.24094444E-01	2.62300432E-02
2.93760000E-01	4.78296111E-01	2.61687268E-02
2.94520000E-01	4.36905556E-01	2.62396558E-02
2.95280000E-01	4.72645000E-01	2.62007765E-02
2.96040000E-01	4.76909444E-01	2.61979834E-02
2.96800000E-01	4.58057222E-01	2.61954822E-02
2.97560000E-01	4.37403889E-01	2.60799570E-02
2.98320000E-01	4.21875556E-01	2.60931078E-02
2.99080000E-01	4.39536111E-01	2.60282341E-02
2.99840000E-01	4.66603333E-01	2.61911932E-02
3.00600000E-01	4.51753333E-01	2.59741117E-02
3.01360000E-01	4.28607222E-01	2.59091544E-02
3.02120000E-01	4.06148333E-01	2.58589116E-02
3.02880000E-01	4.30696111E-01	2.57423786E-02
3.03640000E-01	3.83425556E-01	2.57606742E-02
3.04400000E-01	4.19192778E-01	2.58461646E-02
3.05160000E-01	4.41222222E-01	2.56134685E-02
3.05920000E-01	4.51675000E-01	2.56049266E-02
3.06680000E-01	4.20841111E-01	2.55277437E-02
3.07440000E-01	3.90950000E-01	2.54062808E-02
3.08200000E-01	4.25360000E-01	2.54181491E-02
3.08960000E-01	4.64940556E-01	2.54015804E-02
3.09720000E-01	4.53205000E-01	2.55648964E-02
3.10480000E-01	3.98641111E-01	2.59468112E-02
3.11240000E-01	4.12156667E-01	2.62182578E-02
3.12000000E-01	4.17799444E-01	2.65892519E-02
3.12760000E-01	4.69259444E-01	2.66507046E-02
3.13520000E-01	3.80252222E-01	2.67994172E-02
3.14280000E-01	4.10013889E-01	2.69690464E-02
3.15040000E-01	4.03828333E-01	2.71513837E-02
3.15800000E-01	4.00067222E-01	2.73088586E-02
3.16560000E-01	4.02796111E-01	2.74917355E-02
3.17320000E-01	4.02657222E-01	2.74987407E-02
3.18080000E-01	4.28264444E-01	2.76223213E-02
3.18830000E-01	4.02098889E-01	2.77304891E-02
3.19590000E-01	4.24430556E-01	2.78145675E-02
3.20350000E-01	4.04630556E-01	2.77892445E-02
3.21110000E-01	3.82438889E-01	2.76917137E-02
3.21870000E-01	4.18471111E-01	2.76957266E-02
3.22630000E-01	3.88554444E-01	2.87719745E-02
3.23390000E-01	3.53920556E-01	2.76165065E-02
3.24150000E-01	4.12505000E-01	2.75903019E-02
3.24910000E-01	3.93625556E-01	2.76792185E-02
3.25670000E-01	3.86388889E-01	2.77150388E-02
3.26430000E-01	4.05793333E-01	2.76273127E-02
3.27190000E-01	4.03493333E-01	2.77639453E-02
3.27950000E-01	4.20717222E-01	2.78071903E-02
3.28710000E-01	3.63056667E-01	2.78143609E-02
3.29470000E-01	4.07398889E-01	2.79266777E-02
3.30230000E-01	4.13160000E-01	2.78680527E-02
3.30990000E-01	3.72948889E-01	2.79573723E-02
3.31750000E-01	3.55865000E-01	2.80936299E-02
3.32510000E-01	3.32961667E-01	2.81892599E-02
3.33270000E-01	3.64272222E-01	2.81221704E-02
3.34030000E-01	2.97407778E-01	2.82230915E-02
3.34790000E-01	3.96643333E-01	2.81551037E-02
3.35550000E-01	3.72642778E-01	2.80912294E-02
3.36310000E-01	3.83901667E-01	2.83569412E-02
3.37070000E-01	3.91157222E-01	2.86444597E-02
3.37830000E-01	3.43552222E-01	2.84196952E-02
3.38590000E-01	3.63816667E-01	2.81690562E-02
3.39350000E-01	3.73627222E-01	2.83555712E-02
3.40110000E-01	3.76075556E-01	2.84717503E-02
3.40870000E-01	3.82216111E-01	2.84443303E-02
3.41630000E-01	3.66168333E-01	2.84502520E-02
3.42390000E-01	3.78782778E-01	2.85058219E-02
3.43150000E-01	3.98554444E-01	2.86205745E-02
3.43910000E-01	3.37899444E-01	2.85420656E-02
3.44670000E-01	3.81935556E-01	2.84622951E-02
3.45430000E-01	3.76059444E-01	2.86437905E-02
3.46190000E-01	3.77546667E-01	2.87661934E-02
3.46950000E-01	3.90205000E-01	2.86735700E-02
3.47710000E-01	3.36135556E-01	2.87469942E-02
3.48470000E-01	3.48643889E-01	2.88278713E-02
3.49220000E-01	3.56104444E-01	2.86715316E-02
3.49980000E-01	3.58126111E-01	2.87765473E-02
3.50740000E-01	3.23892222E-01	2.89560694E-02
3.51500000E-01	3.48930000E-01	2.89804894E-02
3.52260000E-01	3.44574444E-01	2.89080836E-02
3.53020000E-01	3.24640000E-01	2.85532984E-02
3.53780000E-01	3.14621667E-01	2.80401816E-02
3.54540000E-01	3.20470000E-01	2.76821313E-02
3.55300000E-01	3.45368333E-01	2.74815646E-02
3.56060000E-01	3.64987778E-01	2.73411632E-02
3.56820000E-01	3.25151667E-01	2.73287055E-02
3.57580000E-01	3.59151667E-01	2.76438890E-02
3.58340000E-01	2.98173889E-01	2.75860406E-02
3.59100000E-01	3.68116667E-01	2.76152684E-02
3.59860000E-01	3.79805000E-01	2.77470939E-02
3.60620000E-01	3.61881667E-01	2.77002033E-02
3.61380000E-01	3.21753333E-01	2.76735869E-02
3.62140000E-01	3.01376667E-01	2.76388848E-02
3.62900000E-01	3.37605000E-01	2.78179983E-02
3.63660000E-01	3.22093889E-01	2.78528307E-02
3.64420000E-01	3.36529444E-01	2.80505663E-02
3.65180000E-01	3.32463889E-01	2.79294491E-02
3.65940000E-01	3.45791667E-01	2.82195708E-02
3.66700000E-01	3.51847778E-01	2.83062838E-02
3.67460000E-01	2.88263333E-01	2.84495408E-02
3.68220000E-01	3.47314444E-01	2.89391624E-02
3.68980000E-01	3.52146667E-01	2.91363169E-02
3.69740000E-01	3.19370556E-01	2.94392863E-02
3.70500000E-01	3.41790556E-01	2.95777095E-02
3.71260000E-01	3.22985000E-01	2.94371018E-02
3.72020000E-01	3.33536667E-01	2.92928050E-02
3.72770000E-01	2.98362222E-01	2.96386108E-02
3.73530000E-01	3.26260556E-01	2.96836765E-02
3.74290000E-01	3.77576667E-01	2.98962142E-02
3.75050000E-01	3.55510000E-01	3.00806929E-02
3.75810000E-01	3.55658333E-01	3.02267296E-02
3.76570000E-01	2.98162778E-01	3.04662675E-02
3.77330000E-01	3.30910000E-01	3.05777490E-02
3.78090000E-01	3.10349444E-01	3.08235321E-02
3.78850000E-01	3.34260556E-01	3.12563522E-02
3.79610000E-01	3.11718333E-01	3.09430968E-02
3.80370000E-01	2.99741111E-01	3.13852033E-02
3.81130000E-01	2.64816111E-01	3.16123850E-02
3.81890000E-01	3.13012222E-01	3.17800736E-02
3.82650000E-01	3.44848889E-01	3.20580676E-02
3.83410000E-01	3.88896111E-01	3.22331737E-02
3.84170000E-01	3.22694444E-01	3.24887432E-02
3.84930000E-01	2.95836111E-01	3.28001958E-02
3.85690000E-01	2.78523889E-01	3.28265179E-02
3.86450000E-01	2.89342222E-01	3.30377763E-02
3.87210000E-01	3.62809444E-01	3.32545050E-02
3.87970000E-01	2.58233889E-01	3.33137387E-02
3.88730000E-01	3.48737222E-01	3.35833907E-02
3.89490000E-01	2.96174444E-01	3.36328694E-02
3.90250000E-01	3.58959444E-01	3.42339553E-02
3.91010000E-01	2.68776111E-01	3.43130382E-02
3.91770000E-01	2.96310000E-01	3.45485741E-02
3.92520000E-01	2.61162222E-01	3.49683842E-02
3.93280000E-01	2.51547222E-01	3.48427128E-02
3.94040000E-01	2.99019444E-01	4.08887686E-02
3.94800000E-01	2.84786667E-01	3.53188279E-02
3.95560000E-01	2.68225556E-01	3.57187419E-02
3.96320000E-01	3.42270556E-01	3.58267588E-02
3.97080000E-01	3.21054444E-01	3.61246226E-02
3.97840000E-01	3.34059444E-01	3.64841005E-02
3.98600000E-01	3.08511667E-01	3.64000854E-02
3.99360000E-01	2.81589444E-01	3.72052095E-02
4.00120000E-01	2.52555000E-01	3.71321153E-02
4.00880000E-01	2.85406667E-01	3.72577390E-02
4.01640000E-01	2.38582778E-01	3.76310941E-02
4.02400000E-01	2.72680556E-01	3.80811490E-02
4.03160000E-01	2.99954444E-01	3.83076670E-02
4.03920000E-01	2.86504444E-01	3.85177517E-02
4.04680000E-01	2.55050556E-01	3.83443230E-02
4.05440000E-01	2.80788889E-01	3.88255229E-02
4.06200000E-01	2.28285556E-01	3.89685023E-02
4.06960000E-01	2.68643333E-01	3.89648059E-02
4.07720000E-01	2.37780556E-01	3.91703900E-02
4.08480000E-01	2.83851111E-01	3.92480602E-02
4.09240000E-01	3.60117222E-01	3.97998794E-02
4.09990000E-01	2.84861111E-01	3.97473389E-02
4.10750000E-01	2.58601667E-01	3.93475520E-02
4.11510000E-01	2.25051111E-01	3.95404006E-02
4.12270000E-01	2.72817222E-01	3.97218442E-02
4.13030000E-01	3.39671667E-01	3.93219567E-02
4.13790000E-01	2.21352778E-01	3.99037865E-02
4.14550000E-01	2.69598889E-01	4.00298420E-02
4.15310000E-01	3.01961667E-01	4.03938158E-02
4.16070000E-01	2.26443889E-01	4.04588665E-02
4.16830000E-01	3.27110556E-01	4.07364981E-02
4.17590000E-01	2.95695000E-01	4.05825442E-02
4.18350000E-01	2.86532222E-01	4.08938948E-02
4.19110000E-01	2.80708889E-01	4.15988939E-02
4.19870000E-01	2.63984444E-01	4.17094766E-02
4.20630000E-01	2.89923889E-01	4.21706377E-02
4.21390000E-01	2.64751667E-01	4.25591203E-02
4.22150000E-01	2.65218333E-01	4.25210114E-02
4.22910000E-01	2.82775556E-01	4.30999044E-02
4.23670000E-01	2.19212778E-01	4.31902153E-02
4.24430000E-01	2.76434444E-01	4.38929090E-02
4.25190000E-01	2.67402778E-01	4.42655389E-02
4.25940000E-01	2.69722778E-01	4.49773480E-02
4.26700000E-01	2.64240556E-01	4.49756839E-02
4.27460000E-01	2.63945556E-01	4.52219127E-02
4.28220000E-01	2.85288889E-01	4.62607253E-02
4.28980000E-01	2.01996667E-01	4.65131198E-02
4.29740000E-01	2.59333889E-01	4.67201980E-02
4.30500000E-01	2.39776667E-01	4.72028387E-02
4.31260000E-01	1.86785556E-01	4.78450085E-02
4.32020000E-01	2.74488889E-01	4.86330884E-02
4.32780000E-01	2.41912222E-01	4.89736244E-02
4.33540000E-01	2.75435000E-01	4.99038364E-02
4.34300000E-01	2.36661111E-01	5.03711558E-02
4.35060000E-01	1.23796667E-01	5.05614977E-02
