## Supplementary material for "Disordered proteins interact with the chemical environment to tune their protective function during drying": File S1: Tris - 8.csv

Q	I(Q)	Error
1.10200000E-02	8.33501130E+01	1.91766457E+01
1.17800000E-02	7.88572570E+01	1.17721768E+01
1.25400000E-02	7.52483050E+01	6.76422109E+00
1.33000000E-02	7.32217910E+01	3.11993359E+00
1.40600000E-02	7.17739970E+01	1.97679408E+00
1.48200000E-02	6.81147100E+01	1.23098228E+00
1.55800000E-02	6.64827060E+01	1.02309883E+00
1.63400000E-02	6.50692620E+01	7.00743814E-01
1.71000000E-02	6.43318810E+01	5.97397564E-01
1.78600000E-02	6.18269570E+01	5.11449391E-01
1.86200000E-02	6.02810950E+01	4.31234889E-01
1.93800000E-02	5.84202410E+01	3.95275302E-01
2.01400000E-02	5.69945040E+01	3.49560119E-01
2.09000000E-02	5.49006720E+01	3.28737066E-01
2.16600000E-02	5.26713930E+01	3.02401787E-01
2.24200000E-02	5.16491180E+01	2.84043460E-01
2.31800000E-02	4.99050700E+01	2.64412971E-01
2.39500000E-02	4.86973850E+01	2.51719269E-01
2.47100000E-02	4.72497820E+01	2.38122120E-01
2.54700000E-02	4.57373850E+01	2.25963353E-01
2.62300000E-02	4.45771110E+01	2.13973571E-01
2.69900000E-02	4.30783590E+01	2.00659047E-01
2.77500000E-02	4.18211810E+01	1.93786975E-01
2.85100000E-02	4.03408040E+01	1.87302171E-01
2.92700000E-02	3.93200450E+01	1.85576430E-01
3.00300000E-02	3.81867310E+01	1.79160410E-01
3.07900000E-02	3.71499020E+01	1.75631003E-01
3.15500000E-02	3.61769260E+01	1.71106194E-01
3.23100000E-02	3.48426750E+01	1.65902095E-01
3.30700000E-02	3.41901620E+01	1.60889884E-01
3.38300000E-02	3.28608280E+01	1.57539119E-01
3.45900000E-02	3.20278950E+01	1.54476535E-01
3.53500000E-02	3.11067260E+01	1.52471765E-01
3.61100000E-02	3.01708170E+01	1.48784196E-01
3.68700000E-02	2.91435630E+01	1.42765346E-01
3.76300000E-02	2.85745630E+01	1.43255770E-01
3.83900000E-02	2.75375300E+01	1.38273429E-01
3.91500000E-02	2.68876230E+01	1.34188418E-01
3.99100000E-02	2.62537240E+01	1.31630605E-01
4.06700000E-02	2.55612870E+01	1.31009104E-01
4.14300000E-02	2.43979890E+01	1.24864033E-01
4.21900000E-02	2.38302780E+01	1.25075686E-01
4.29500000E-02	2.33342160E+01	1.21745763E-01
4.37100000E-02	2.26819800E+01	1.22074176E-01
4.44700000E-02	2.21346600E+01	1.17614344E-01
4.52300000E-02	2.13882250E+01	1.17943103E-01
4.59900000E-02	2.08615690E+01	1.15904454E-01
4.67500000E-02	2.05137190E+01	1.13696236E-01
4.75100000E-02	1.97416340E+01	1.11073507E-01
4.82700000E-02	1.92185590E+01	1.08796130E-01
4.90300000E-02	1.89594350E+01	1.07236409E-01
4.97900000E-02	1.84924940E+01	1.05626973E-01
5.05500000E-02	1.79232910E+01	1.03822856E-01
5.13100000E-02	1.75814920E+01	1.01606835E-01
5.20700000E-02	1.72785080E+01	1.01041135E-01
5.28300000E-02	1.67984110E+01	9.78770203E-02
5.35900000E-02	1.63273440E+01	9.80898578E-02
5.43500000E-02	1.59904370E+01	9.71980177E-02
5.51100000E-02	1.55146050E+01	9.62178112E-02
5.58700000E-02	1.50902360E+01	9.61841824E-02
5.66300000E-02	1.48482900E+01	9.35263952E-02
5.73900000E-02	1.45823720E+01	9.14485326E-02
5.81500000E-02	1.40468070E+01	9.08217890E-02
5.89100000E-02	1.40976720E+01	9.01606518E-02
5.96700000E-02	1.34251990E+01	8.96381549E-02
6.04300000E-02	1.31373380E+01	8.82725262E-02
6.11900000E-02	1.30881710E+01	8.80571979E-02
6.19500000E-02	1.27648350E+01	8.58856629E-02
6.27100000E-02	1.23907320E+01	8.54436286E-02
6.34700000E-02	1.21107740E+01	8.50196006E-02
6.42300000E-02	1.18645520E+01	8.31936073E-02
6.49900000E-02	1.15970400E+01	8.28671114E-02
6.57500000E-02	1.13984970E+01	8.22642558E-02
6.65100000E-02	1.12366790E+01	8.17897528E-02
6.72700000E-02	1.09502070E+01	8.03064157E-02
6.80300000E-02	1.06678740E+01	8.05105754E-02
6.87900000E-02	1.05663780E+01	7.85450001E-02
6.95500000E-02	1.03867550E+01	7.89913983E-02
7.03100000E-02	1.02381090E+01	7.75758762E-02
7.10700000E-02	9.83517500E+00	7.62695568E-02
7.18300000E-02	9.82118200E+00	7.61660875E-02
7.25900000E-02	9.49029000E+00	7.56682082E-02
7.33500000E-02	9.40084600E+00	7.47306730E-02
7.41200000E-02	9.48646900E+00	7.44353898E-02
7.48800000E-02	9.20373600E+00	7.38032151E-02
7.56400000E-02	8.91991900E+00	7.29452536E-02
7.64000000E-02	8.71328400E+00	7.28345453E-02
7.71600000E-02	8.73006300E+00	7.16639997E-02
7.79200000E-02	8.48265100E+00	7.07275546E-02
7.86800000E-02	8.38360900E+00	6.95162492E-02
7.94400000E-02	8.25689200E+00	6.93473882E-02
8.02000000E-02	8.06758200E+00	7.01485409E-02
8.09600000E-02	7.99703100E+00	6.87938007E-02
8.17200000E-02	7.80232700E+00	7.09088871E-02
8.24800000E-02	7.67461400E+00	7.03127824E-02
8.32400000E-02	7.56125500E+00	7.02366565E-02
8.40000000E-02	7.46499900E+00	6.99695553E-02
8.47600000E-02	7.38037100E+00	7.01850114E-02
8.55200000E-02	7.31485400E+00	7.06481664E-02
8.62800000E-02	7.25909900E+00	6.98791707E-02
8.70400000E-02	7.08817300E+00	6.97607242E-02
8.78000000E-02	6.98526300E+00	6.93851744E-02
8.85600000E-02	6.78985200E+00	6.95413401E-02
8.93200000E-02	6.69764300E+00	6.97455801E-02
9.00800000E-02	6.58430600E+00	6.94062134E-02
9.08400000E-02	6.51117100E+00	6.97846181E-02
9.16000000E-02	6.49146300E+00	7.08736174E-02
9.23600000E-02	6.31225900E+00	7.10246789E-02
9.31200000E-02	6.32942000E+00	7.16132328E-02
9.38800000E-02	6.13118500E+00	7.07509623E-02
9.46400000E-02	6.14371400E+00	6.97024493E-02
9.54000000E-02	5.99308100E+00	7.01020016E-02
9.61600000E-02	5.92982900E+00	6.90897194E-02
9.69200000E-02	5.87509100E+00	6.84238626E-02
9.76800000E-02	5.81339800E+00	6.82653534E-02
9.84400000E-02	5.59126400E+00	6.87640908E-02
9.92000000E-02	5.71301100E+00	6.80200054E-02
9.99600000E-02	5.57311800E+00	6.77058256E-02
1.00720000E-01	5.51936400E+00	6.75918295E-02
1.01480000E-01	5.44163700E+00	6.64427234E-02
1.02240000E-01	5.39713700E+00	6.44458518E-02
1.03000000E-01	5.25464600E+00	6.54060591E-02
1.03760000E-01	5.25084500E+00	6.52276564E-02
1.04520000E-01	5.05646500E+00	6.58211507E-02
1.05280000E-01	5.07890000E+00	6.57977912E-02
1.06040000E-01	5.05286700E+00	6.48839472E-02
1.06800000E-01	4.97687000E+00	6.37752048E-02
1.07560000E-01	4.88764200E+00	6.32785849E-02
1.08320000E-01	4.82752900E+00	6.21998621E-02
1.09080000E-01	4.81726800E+00	6.21740443E-02
1.09840000E-01	4.73803800E+00	6.16876492E-02
1.10600000E-01	4.73519100E+00	6.10160279E-02
1.11360000E-01	4.69329100E+00	6.04024984E-02
1.12120000E-01	4.71837000E+00	6.00492148E-02
1.12880000E-01	4.59214500E+00	5.94946952E-02
1.13640000E-01	4.40842100E+00	5.84632639E-02
1.14400000E-01	4.55266100E+00	5.89115331E-02
1.15160000E-01	4.37292800E+00	5.84355802E-02
1.15920000E-01	4.26318400E+00	5.80097551E-02
1.16680000E-01	4.17524300E+00	5.73028501E-02
1.17440000E-01	4.27131400E+00	5.72035397E-02
1.18200000E-01	4.18534400E+00	5.64753862E-02
1.18960000E-01	4.09627300E+00	5.63729210E-02
1.19720000E-01	4.14314600E+00	5.66496861E-02
1.20480000E-01	4.07365500E+00	5.63254358E-02
1.21240000E-01	4.06737700E+00	5.58722224E-02
1.22000000E-01	4.10253800E+00	5.57476694E-02
1.22760000E-01	3.92226200E+00	5.53978283E-02
1.23520000E-01	3.93977900E+00	5.49400503E-02
1.24280000E-01	3.87902700E+00	5.41965524E-02
1.25040000E-01	3.85559100E+00	5.39785432E-02
1.25800000E-01	3.89295200E+00	5.43700747E-02
1.26560000E-01	3.73273500E+00	5.33604937E-02
1.27320000E-01	3.80130200E+00	5.33649991E-02
1.28080000E-01	3.65986300E+00	5.32129604E-02
1.28840000E-01	3.73436200E+00	5.22060411E-02
1.29600000E-01	3.67181400E+00	5.22547938E-02
1.30360000E-01	3.57006900E+00	5.14852200E-02
1.31120000E-01	3.61610500E+00	5.15954041E-02
1.31880000E-01	3.59639200E+00	5.11284985E-02
1.32640000E-01	3.42969700E+00	5.08691941E-02
1.33400000E-01	3.48167700E+00	5.05943901E-02
1.34160000E-01	3.39124300E+00	5.02532946E-02
1.34920000E-01	3.46587000E+00	5.05410673E-02
1.35680000E-01	3.34696300E+00	4.99909132E-02
1.36440000E-01	3.34315800E+00	4.97747728E-02
1.37200000E-01	3.29063500E+00	4.98556802E-02
1.37960000E-01	3.20777100E+00	4.94258733E-02
1.38730000E-01	3.19756200E+00	4.88553331E-02
1.39490000E-01	3.24626700E+00	4.88767348E-02
1.40250000E-01	3.15105200E+00	4.87745303E-02
1.41010000E-01	3.10090800E+00	4.87144932E-02
1.41770000E-01	3.07676400E+00	4.84564658E-02
1.42530000E-01	3.08863000E+00	4.83527537E-02
1.43290000E-01	3.11344900E+00	4.82789856E-02
1.44050000E-01	3.02154500E+00	4.80908929E-02
1.44810000E-01	3.05570700E+00	4.78556432E-02
1.45570000E-01	3.01424200E+00	4.77721660E-02
1.46330000E-01	2.97029500E+00	4.71753362E-02
1.47090000E-01	3.00477600E+00	4.73058937E-02
1.47850000E-01	2.95478500E+00	4.72708792E-02
1.48610000E-01	2.84581500E+00	4.68123432E-02
1.49370000E-01	2.88135400E+00	4.65584723E-02
1.50130000E-01	2.87296500E+00	4.66991491E-02
1.50890000E-01	2.92386800E+00	4.64496573E-02
1.51650000E-01	2.85056600E+00	4.60046916E-02
1.52410000E-01	2.82519100E+00	4.62501225E-02
1.53170000E-01	2.72644800E+00	4.58323317E-02
1.53930000E-01	2.66906800E+00	4.57036346E-02
1.54690000E-01	2.69535400E+00	4.54534302E-02
1.55450000E-01	2.68735900E+00	4.51184856E-02
1.56210000E-01	2.71011300E+00	4.51869547E-02
1.56970000E-01	2.67716700E+00	4.46367894E-02
1.57730000E-01	2.72366200E+00	4.44965125E-02
1.58490000E-01	2.62224600E+00	4.46503956E-02
1.59250000E-01	2.56736000E+00	4.41894048E-02
1.60010000E-01	2.60998200E+00	4.41185011E-02
1.60770000E-01	2.56205100E+00	4.40776835E-02
1.61530000E-01	2.50805100E+00	4.38250439E-02
1.62290000E-01	2.54847900E+00	4.36434864E-02
1.63050000E-01	2.50855500E+00	4.34904158E-02
1.63810000E-01	2.51406700E+00	4.32963150E-02
1.64570000E-01	2.54524200E+00	4.34477623E-02
1.65330000E-01	2.47718500E+00	4.33076212E-02
1.66090000E-01	2.42710500E+00	4.33222214E-02
1.66850000E-01	2.45825100E+00	4.28173096E-02
1.67610000E-01	2.36711100E+00	4.26240161E-02
1.68370000E-01	2.34693700E+00	4.24842757E-02
1.69130000E-01	2.36803100E+00	4.22756760E-02
1.69890000E-01	2.33564300E+00	4.23590497E-02
1.70650000E-01	2.31554500E+00	4.28183150E-02
1.71410000E-01	2.27187000E+00	4.30126418E-02
1.72170000E-01	2.28979800E+00	4.33538478E-02
1.72930000E-01	2.25866800E+00	4.33325457E-02
1.73690000E-01	2.29975800E+00	4.32666240E-02
1.74450000E-01	2.16435500E+00	4.31633801E-02
1.75210000E-01	2.18659600E+00	4.33994471E-02
1.75970000E-01	2.18555900E+00	4.32918007E-02
1.76730000E-01	2.26957700E+00	4.35188007E-02
1.77490000E-01	2.20582400E+00	4.33671736E-02
1.78250000E-01	2.14876600E+00	4.33011562E-02
1.79010000E-01	2.09643300E+00	4.34775102E-02
1.79770000E-01	2.14758100E+00	4.36599621E-02
1.80530000E-01	2.15417800E+00	4.42478949E-02
1.81290000E-01	2.11409600E+00	4.44939814E-02
1.82050000E-01	2.06997400E+00	4.43075563E-02
1.82810000E-01	2.18923000E+00	4.48114815E-02
1.83570000E-01	2.02171800E+00	4.45225712E-02
1.84330000E-01	2.00977000E+00	4.49240642E-02
1.85090000E-01	2.04850800E+00	4.48524924E-02
1.85850000E-01	1.98518900E+00	4.51532266E-02
1.86610000E-01	2.04501800E+00	4.53629524E-02
1.87370000E-01	2.02294500E+00	4.59346525E-02
1.88130000E-01	1.96549200E+00	4.58983173E-02
1.88890000E-01	1.97896000E+00	4.56632296E-02
1.89650000E-01	1.99173400E+00	4.59847685E-02
1.90410000E-01	1.94990400E+00	4.60719538E-02
1.91170000E-01	1.89436300E+00	4.60626820E-02
1.91930000E-01	1.90333900E+00	4.63833319E-02
1.92690000E-01	1.89973800E+00	4.63526904E-02
1.93450000E-01	1.86743200E+00	4.62775046E-02
1.94210000E-01	1.87002000E+00	4.66272124E-02
1.94970000E-01	1.93914800E+00	4.67264998E-02
1.95730000E-01	1.85154600E+00	4.64419530E-02
1.96490000E-01	1.81519400E+00	4.67460814E-02
1.97250000E-01	1.85490500E+00	4.64756672E-02
1.98010000E-01	1.87629600E+00	4.65967025E-02
1.98770000E-01	1.79709900E+00	4.68557122E-02
1.99530000E-01	1.89783900E+00	4.70785079E-02
2.00290000E-01	1.85278400E+00	4.64863020E-02
2.01050000E-01	1.70704300E+00	4.69851587E-02
2.01810000E-01	1.77395000E+00	4.67991054E-02
2.02570000E-01	1.80759400E+00	4.71264458E-02
2.03330000E-01	1.66437600E+00	4.71342908E-02
2.04090000E-01	1.77050100E+00	4.74026202E-02
2.04850000E-01	1.70235000E+00	4.71590973E-02
2.05610000E-01	1.70189600E+00	4.72410495E-02
2.06370000E-01	1.68537800E+00	4.71329242E-02
2.07130000E-01	1.72100800E+00	4.66503002E-02
2.07890000E-01	1.70715500E+00	4.64264949E-02
2.08650000E-01	1.69709300E+00	4.64028992E-02
2.09410000E-01	1.63367800E+00	4.66116568E-02
2.10170000E-01	1.63803800E+00	4.67780130E-02
2.10930000E-01	1.65412200E+00	4.65783436E-02
2.11690000E-01	1.63995600E+00	4.66981981E-02
2.12450000E-01	1.62526700E+00	4.67603703E-02
2.13210000E-01	1.67194400E+00	4.68541465E-02
2.13970000E-01	1.66860600E+00	4.69465081E-02
2.14730000E-01	1.59470200E+00	4.67276945E-02
2.15490000E-01	1.58546300E+00	4.66528474E-02
2.16250000E-01	1.66671600E+00	4.67726095E-02
2.17010000E-01	1.60283600E+00	4.64808042E-02
2.17770000E-01	1.63723300E+00	4.65853114E-02
2.18530000E-01	1.65658500E+00	4.64427831E-02
2.19290000E-01	1.58196800E+00	4.63214358E-02
2.20050000E-01	1.51670300E+00	4.61159202E-02
2.20810000E-01	1.54542500E+00	4.60125254E-02
2.21570000E-01	1.48269600E+00	4.56494882E-02
2.22330000E-01	1.54035500E+00	4.55059030E-02
2.23090000E-01	1.53637900E+00	4.55095949E-02
2.23850000E-01	1.48947500E+00	4.53884773E-02
2.24610000E-01	1.41634400E+00	4.51504992E-02
2.25370000E-01	1.49620100E+00	4.51780776E-02
2.26130000E-01	1.52144500E+00	4.50456384E-02
2.26890000E-01	1.45525600E+00	4.48131715E-02
2.27650000E-01	1.50365100E+00	4.47033018E-02
2.28410000E-01	1.43043600E+00	4.44692137E-02
2.29170000E-01	1.42960900E+00	4.42152000E-02
2.29930000E-01	1.47107500E+00	4.40700156E-02
2.30690000E-01	1.53308600E+00	4.36456489E-02
2.31450000E-01	1.46972900E+00	4.36560147E-02
2.32210000E-01	1.43393900E+00	4.34334498E-02
2.32970000E-01	1.40291500E+00	4.31171750E-02
2.33730000E-01	1.40413700E+00	4.25681593E-02
2.34490000E-01	1.38918200E+00	4.26113782E-02
2.35250000E-01	1.40729500E+00	4.26873394E-02
2.36010000E-01	1.36509800E+00	4.24232225E-02
2.36770000E-01	1.40101800E+00	4.21008157E-02
2.37530000E-01	1.34682300E+00	4.21813460E-02
2.38290000E-01	1.36024100E+00	4.22067450E-02
2.39050000E-01	1.34344800E+00	4.19416993E-02
2.39810000E-01	1.35710000E+00	4.18963512E-02
2.40570000E-01	1.35316600E+00	4.17304611E-02
2.41330000E-01	1.36456100E+00	4.18041808E-02
2.42090000E-01	1.31519100E+00	4.13981317E-02
2.42850000E-01	1.32332500E+00	4.13387376E-02
2.43610000E-01	1.26105100E+00	4.11892219E-02
2.44370000E-01	1.25116500E+00	4.09800366E-02
2.45130000E-01	1.32572900E+00	4.08131540E-02
2.45890000E-01	1.22236100E+00	4.06811200E-02
2.46650000E-01	1.31453500E+00	4.09167681E-02
2.47410000E-01	1.27056900E+00	4.04545329E-02
2.48170000E-01	1.29461100E+00	4.04962651E-02
2.48930000E-01	1.23629500E+00	4.02701302E-02
2.49690000E-01	1.27046400E+00	4.01750225E-02
2.50450000E-01	1.25860900E+00	4.01384849E-02
2.51210000E-01	1.31895400E+00	3.99179487E-02
2.51970000E-01	1.15238700E+00	3.97899203E-02
2.52730000E-01	1.27260400E+00	3.95548232E-02
2.53490000E-01	1.19809400E+00	3.95586680E-02
2.54250000E-01	1.18038100E+00	3.94771056E-02
2.55010000E-01	1.18234900E+00	3.94321331E-02
2.55770000E-01	1.17508900E+00	3.91660346E-02
2.56530000E-01	1.28589500E+00	3.90517058E-02
2.57290000E-01	1.22656000E+00	3.90880636E-02
2.58050000E-01	1.26585800E+00	3.86981919E-02
2.58810000E-01	1.17830000E+00	3.83224421E-02
2.59570000E-01	1.19559300E+00	3.80695303E-02
2.60330000E-01	1.23129100E+00	3.80279095E-02
2.61090000E-01	1.20026300E+00	3.81792450E-02
2.61850000E-01	1.19967500E+00	3.81350573E-02
2.62610000E-01	1.20348600E+00	3.77570153E-02
2.63370000E-01	1.16199600E+00	3.79283959E-02
2.64130000E-01	1.15372300E+00	3.78857385E-02
2.64890000E-01	1.08734200E+00	3.75594524E-02
2.65650000E-01	1.14370600E+00	3.77822292E-02
2.66410000E-01	1.14991000E+00	3.73724153E-02
2.67170000E-01	1.13209200E+00	3.75084251E-02
2.67930000E-01	1.14004800E+00	3.71613015E-02
2.68690000E-01	1.11830200E+00	3.73269567E-02
2.69450000E-01	1.13026400E+00	3.69551405E-02
2.70210000E-01	1.15646500E+00	3.70884909E-02
2.70970000E-01	1.09075500E+00	3.68318746E-02
2.71720000E-01	1.14160300E+00	3.70101143E-02
2.72480000E-01	1.08399700E+00	3.67282272E-02
2.73240000E-01	1.14744600E+00	3.67623870E-02
2.74000000E-01	1.09046700E+00	3.66911511E-02
2.74760000E-01	1.13817100E+00	3.67273239E-02
2.75520000E-01	1.06581100E+00	3.65116708E-02
2.76280000E-01	1.13453600E+00	3.61560832E-02
2.77040000E-01	1.04638200E+00	3.62339142E-02
2.77800000E-01	1.08009900E+00	3.60461331E-02
2.78560000E-01	1.03600100E+00	3.60173954E-02
2.79320000E-01	1.07857600E+00	3.59007260E-02
2.80080000E-01	1.02370400E+00	3.57806137E-02
2.80840000E-01	1.08420700E+00	3.56857611E-02
2.81600000E-01	1.05140700E+00	3.61059945E-02
2.82360000E-01	1.06777100E+00	3.58053283E-02
2.83120000E-01	1.15826000E+00	3.58383481E-02
2.83880000E-01	1.00994100E+00	3.53274829E-02
2.84640000E-01	1.03840200E+00	3.50698279E-02
2.85400000E-01	1.04641000E+00	3.54549876E-02
2.86160000E-01	1.02036300E+00	3.56774601E-02
2.86920000E-01	1.00389900E+00	3.53139030E-02
2.87680000E-01	1.01219600E+00	3.54666267E-02
2.88440000E-01	9.98043000E-01	3.53701661E-02
2.89200000E-01	1.01883000E+00	3.53635896E-02
2.89960000E-01	9.59589000E-01	3.54558424E-02
2.90720000E-01	9.84220000E-01	3.54300948E-02
2.91480000E-01	9.73295000E-01	3.56112963E-02
2.92240000E-01	1.01745700E+00	3.53959554E-02
2.93000000E-01	9.63473000E-01	3.54394590E-02
2.93760000E-01	9.87193000E-01	3.56094005E-02
2.94520000E-01	9.83866000E-01	3.54244550E-02
2.95280000E-01	9.71276000E-01	3.57587690E-02
2.96040000E-01	1.05418700E+00	3.56619702E-02
2.96800000E-01	9.41229000E-01	3.56462391E-02
2.97560000E-01	9.56337000E-01	3.54911737E-02
2.98320000E-01	9.00912000E-01	3.55591804E-02
2.99080000E-01	9.69538000E-01	3.53994412E-02
2.99840000E-01	9.18105000E-01	3.56180743E-02
3.00600000E-01	9.44711000E-01	3.54292717E-02
3.01360000E-01	9.16520000E-01	3.52273891E-02
3.02120000E-01	9.37609000E-01	3.51195477E-02
3.02880000E-01	9.43920000E-01	3.51951766E-02
3.03640000E-01	8.99905000E-01	3.50992290E-02
3.04400000E-01	8.93773000E-01	3.50936463E-02
3.05160000E-01	9.03592000E-01	3.47900085E-02
3.05920000E-01	8.54927000E-01	3.48602247E-02
3.06680000E-01	9.24459000E-01	3.46975649E-02
3.07440000E-01	9.29331000E-01	3.46109151E-02
3.08200000E-01	8.94916000E-01	3.44957806E-02
3.08960000E-01	9.38251000E-01	3.43442649E-02
3.09720000E-01	8.79743000E-01	3.47104868E-02
3.10480000E-01	8.59385000E-01	3.52332107E-02
3.11240000E-01	8.78898000E-01	3.58622458E-02
3.12000000E-01	8.98988000E-01	3.60531286E-02
3.12760000E-01	8.75306000E-01	3.59827624E-02
3.13520000E-01	8.10665000E-01	3.65100295E-02
3.14280000E-01	8.73194000E-01	3.66836910E-02
3.15040000E-01	8.35744000E-01	3.72305213E-02
3.15800000E-01	8.68944000E-01	3.72015863E-02
3.16560000E-01	8.61753000E-01	3.74780946E-02
3.17320000E-01	8.50674000E-01	3.73601531E-02
3.18080000E-01	8.26107000E-01	3.76235825E-02
3.18830000E-01	9.10828000E-01	3.77509011E-02
3.19590000E-01	8.21053000E-01	3.76424398E-02
3.20350000E-01	8.60417000E-01	3.77915360E-02
3.21110000E-01	8.84778000E-01	3.75678277E-02
3.21870000E-01	8.55218000E-01	3.76288300E-02
3.22630000E-01	8.64696000E-01	3.93256618E-02
3.23390000E-01	7.79073000E-01	3.73399334E-02
3.24150000E-01	8.11354000E-01	3.74101199E-02
3.24910000E-01	7.93468000E-01	3.72117352E-02
3.25670000E-01	8.12128000E-01	3.74502981E-02
3.26430000E-01	8.42293000E-01	3.76370642E-02
3.27190000E-01	7.80008000E-01	3.74948053E-02
3.27950000E-01	7.93780000E-01	3.75149393E-02
3.28710000E-01	7.78685000E-01	3.77524268E-02
3.29470000E-01	8.27625000E-01	3.79995962E-02
3.30230000E-01	8.57431000E-01	3.78943962E-02
3.30990000E-01	7.56681000E-01	3.79828546E-02
3.31750000E-01	7.93747000E-01	3.81685169E-02
3.32510000E-01	8.11385000E-01	3.85074179E-02
3.33270000E-01	8.74065000E-01	3.81207901E-02
3.34030000E-01	7.46154000E-01	3.83001116E-02
3.34790000E-01	8.40115000E-01	3.81081049E-02
3.35550000E-01	8.28667000E-01	3.81387522E-02
3.36310000E-01	7.51795000E-01	3.83170018E-02
3.37070000E-01	8.18354000E-01	3.87413426E-02
3.37830000E-01	8.13209000E-01	3.85986277E-02
3.38590000E-01	8.09311000E-01	3.85154017E-02
3.39350000E-01	7.57067000E-01	3.87457272E-02
3.40110000E-01	8.09806000E-01	3.89113281E-02
3.40870000E-01	8.16067000E-01	3.85592255E-02
3.41630000E-01	7.96353000E-01	3.85873138E-02
3.42390000E-01	8.00716000E-01	3.87138544E-02
3.43150000E-01	7.78777000E-01	3.86861191E-02
3.43910000E-01	7.20749000E-01	3.88405413E-02
3.44670000E-01	7.53647000E-01	3.87489222E-02
3.45430000E-01	7.43564000E-01	3.86527748E-02
3.46190000E-01	7.41477000E-01	3.87715232E-02
3.46950000E-01	7.75622000E-01	3.85075148E-02
3.47710000E-01	7.33081000E-01	3.87822731E-02
3.48470000E-01	7.09717000E-01	3.90016344E-02
3.49220000E-01	7.61211000E-01	3.90863138E-02
3.49980000E-01	7.33434000E-01	3.91420325E-02
3.50740000E-01	7.51389000E-01	3.93902674E-02
3.51500000E-01	7.51772000E-01	3.92307856E-02
3.52260000E-01	7.15604000E-01	3.93100293E-02
3.53020000E-01	7.67698000E-01	3.86557576E-02
3.53780000E-01	7.80963000E-01	3.80068617E-02
3.54540000E-01	6.57607000E-01	3.74157855E-02
3.55300000E-01	7.43593000E-01	3.73277909E-02
3.56060000E-01	7.53858000E-01	3.70473398E-02
3.56820000E-01	7.25279000E-01	3.69556646E-02
3.57580000E-01	7.32493000E-01	3.75583954E-02
3.58340000E-01	6.85773000E-01	3.74047085E-02
3.59100000E-01	7.23986000E-01	3.77310735E-02
3.59860000E-01	7.17800000E-01	3.74322229E-02
3.60620000E-01	7.29067000E-01	3.75715632E-02
3.61380000E-01	6.47622000E-01	3.75343848E-02
3.62140000E-01	7.26281000E-01	3.75561618E-02
3.62900000E-01	6.95940000E-01	3.76200324E-02
3.63660000E-01	7.01292000E-01	3.76879242E-02
3.64420000E-01	6.92612000E-01	3.79532091E-02
3.65180000E-01	7.37998000E-01	3.80150654E-02
3.65940000E-01	6.88069000E-01	3.80711202E-02
3.66700000E-01	6.92182000E-01	3.83027518E-02
3.67460000E-01	7.27907000E-01	3.86823327E-02
3.68220000E-01	6.84182000E-01	3.92101666E-02
3.68980000E-01	6.89884000E-01	3.94714289E-02
3.69740000E-01	6.66734000E-01	3.99188218E-02
3.70500000E-01	6.99885000E-01	4.01602948E-02
3.71260000E-01	7.06577000E-01	3.99025928E-02
3.72020000E-01	7.03710000E-01	3.96363953E-02
3.72770000E-01	6.66987000E-01	4.01858992E-02
3.73530000E-01	7.57400000E-01	4.04099660E-02
3.74290000E-01	6.90616000E-01	4.04347947E-02
3.75050000E-01	6.78625000E-01	4.08530211E-02
3.75810000E-01	6.71853000E-01	4.09564667E-02
3.76570000E-01	6.60412000E-01	4.13918720E-02
3.77330000E-01	6.33731000E-01	4.11741333E-02
3.78090000E-01	6.54451000E-01	4.16796010E-02
3.78850000E-01	6.56668000E-01	4.22550275E-02
3.79610000E-01	6.64329000E-01	4.20868322E-02
3.80370000E-01	7.10708000E-01	4.25150649E-02
3.81130000E-01	6.21284000E-01	4.30175819E-02
3.81890000E-01	6.94701000E-01	4.30400264E-02
3.82650000E-01	6.73381000E-01	4.32353572E-02
3.83410000E-01	6.84219000E-01	4.37723365E-02
3.84170000E-01	6.44697000E-01	4.38811921E-02
3.84930000E-01	6.36193000E-01	4.44533835E-02
3.85690000E-01	6.86762000E-01	4.42635315E-02
3.86450000E-01	6.51843000E-01	4.44710133E-02
3.87210000E-01	6.08887000E-01	4.48196337E-02
3.87970000E-01	5.82125000E-01	4.54892625E-02
3.88730000E-01	5.89815000E-01	4.55919979E-02
3.89490000E-01	5.87373000E-01	4.56140549E-02
3.90250000E-01	6.10813000E-01	4.59777458E-02
3.91010000E-01	6.80134000E-01	4.66416622E-02
3.91770000E-01	7.02798000E-01	4.70015037E-02
3.92520000E-01	6.28358000E-01	4.72504942E-02
3.93280000E-01	6.06306000E-01	4.73369910E-02
3.94040000E-01	6.01383000E-01	5.40548513E-02
3.94800000E-01	6.36803000E-01	4.78054681E-02
3.95560000E-01	5.76048000E-01	4.82361935E-02
3.96320000E-01	5.66249000E-01	4.85408823E-02
3.97080000E-01	5.99936000E-01	4.88735824E-02
3.97840000E-01	6.02172000E-01	4.94767945E-02
3.98600000E-01	6.63404000E-01	4.92832323E-02
3.99360000E-01	5.43122000E-01	4.99606802E-02
4.00120000E-01	6.24244000E-01	5.07231185E-02
4.00880000E-01	5.58920000E-01	5.05619937E-02
4.01640000E-01	6.17525000E-01	5.09281467E-02
4.02400000E-01	5.93644000E-01	5.13292854E-02
4.03160000E-01	6.33214000E-01	5.20413068E-02
4.03920000E-01	6.40693000E-01	5.20807227E-02
4.04680000E-01	5.95330000E-01	5.19318773E-02
4.05440000E-01	5.50053000E-01	5.27032020E-02
4.06200000E-01	5.42058000E-01	5.26501091E-02
4.06960000E-01	6.19494000E-01	5.25988270E-02
4.07720000E-01	5.73358000E-01	5.31036379E-02
4.08480000E-01	6.20272000E-01	5.33669813E-02
4.09240000E-01	5.81521000E-01	5.38073822E-02
4.09990000E-01	5.35586000E-01	5.35716626E-02
4.10750000E-01	5.67103000E-01	5.32328699E-02
4.11510000E-01	6.37484000E-01	5.39792249E-02
4.12270000E-01	5.37888000E-01	5.36992159E-02
4.13030000E-01	6.43122000E-01	5.35773891E-02
4.13790000E-01	5.37535000E-01	5.35494381E-02
4.14550000E-01	5.67709000E-01	5.45201764E-02
4.15310000E-01	6.33063000E-01	5.45049126E-02
4.16070000E-01	5.07864000E-01	5.42389132E-02
4.16830000E-01	6.48934000E-01	5.54656091E-02
4.17590000E-01	5.99942000E-01	5.48221296E-02
4.18350000E-01	6.28087000E-01	5.52312300E-02
4.19110000E-01	4.83989000E-01	5.60356213E-02
4.19870000E-01	5.86665000E-01	5.65954446E-02
4.20630000E-01	5.19044000E-01	5.68549838E-02
4.21390000E-01	5.02023000E-01	5.79534932E-02
4.22150000E-01	6.04725000E-01	5.73951671E-02
4.22910000E-01	4.71365000E-01	5.78331422E-02
4.23670000E-01	6.00770000E-01	5.88759604E-02
4.24430000E-01	5.42256000E-01	5.95292892E-02
4.25190000E-01	4.72110000E-01	5.95864705E-02
4.25940000E-01	5.98630000E-01	6.05512535E-02
4.26700000E-01	5.26642000E-01	6.14612646E-02
4.27460000E-01	6.48174000E-01	6.17058512E-02
4.28220000E-01	5.65671000E-01	6.25303505E-02
4.28980000E-01	5.31588000E-01	6.37588885E-02
4.29740000E-01	6.33302000E-01	6.34203206E-02
4.30500000E-01	5.19538000E-01	6.44483398E-02
4.31260000E-01	4.88142000E-01	6.49355590E-02
4.32020000E-01	5.58228000E-01	6.52813461E-02
4.32780000E-01	4.81238000E-01	6.59870547E-02
4.33540000E-01	4.89655000E-01	6.69209911E-02
4.34300000E-01	4.87834000E-01	6.83869696E-02
4.35060000E-01	6.01959000E-01	6.92551348E-02
