## Supplementary material for "Disordered proteins interact with the chemical environment to tune their protective function during drying": File S1: Tris Fit - 4.csv

#q**2_data	ln(I(q))_data	error_data	q**2_fit	ln(I(q))_fit	normalized_residual
0.0001214404	3.6890716306468434	0.3583680884452413	0.0001214404	3.580873917761145	0.30191782241300535
0.00013876840000000002	3.631088884917652	0.23062427856632864	0.00013876840000000002	3.5641551294616654	0.2902285738174627
0.00015725160000000003	3.6143619454192644	0.1342045679601328	0.00015725160000000003	3.546321755275554	0.506988630699386
0.00017689	3.575797040079674	0.06523090524366904	0.00017689	3.527373795202811	0.7423359325764162
0.0001976836	3.534144643715629	0.04259079069313317	0.0001976836	3.5073112492434357	0.6300280890657368
0.0002196324	3.488340174738535	0.027381258803445437	0.0002196324	3.4861341173974285	0.08056814907388733
0.00024273640000000002	3.469332016524947	0.0231848110956071	0.00024273640000000002	3.4638423996647894	0.2367764325324872
0.0002669956	3.4559575564688725	0.015979367960946532	0.0002669956	3.4404360960455187	0.9713438266950313
0.00029241	3.4091211654056575	0.01390158484481411	0.00029241	3.4159152065396157	-0.488724214526711
0.00031897960000000004	3.373815318071797	0.012181332645382499	0.00031897960000000004	3.3902797311470807	-1.3516101689846596
0.00034670440000000006	3.3531674129709077	0.010234764215452993	0.00034670440000000006	3.363529669867914	-1.0124568264465348
0.00037558440000000007	3.340611571592535	0.009661141810266822	0.00037558440000000007	3.3356650227021145	0.512004583678081
0.00040561960000000006	3.3129402399388534	0.008525645863365572	0.00040561960000000006	3.3066857896496837	0.7336042793009834
0.00043680999999999993	3.2804068893883507	0.008131144717052695
0.00046915559999999995	3.2427586150067214	0.007930933531063998
0.0005026563999999999	3.207365344734815	0.007576767383398091
