## Supplementary material for "Disordered proteins interact with the chemical environment to tune their protective function during drying": File S1: 10S - 4.csv

Q	I(Q)	Error
1.14000000E-02	3.14655993E+02	5.16559246E+01
1.19100000E-02	2.13587939E+02	4.07871173E+01
1.24200000E-02	1.43995765E+02	3.38337080E+01
1.29200000E-02	9.56316730E+01	2.57359175E+01
1.34300000E-02	5.58808220E+01	1.78207498E+01
1.39400000E-02	3.85403620E+01	1.47934267E+01
1.44400000E-02	2.42573900E+01	9.55091794E+00
1.49500000E-02	1.72208120E+01	6.37685767E+00
1.54600000E-02	1.37797720E+01	4.58475300E+00
1.59600000E-02	1.18442900E+01	3.33868711E+00
1.64700000E-02	1.01006410E+01	2.51503554E+00
1.69800000E-02	9.26336000E+00	2.02899085E+00
1.74800000E-02	9.01516100E+00	1.62387737E+00
1.79900000E-02	8.28833700E+00	1.08556214E+00
1.85000000E-02	7.87826000E+00	8.30914768E-01
1.90000000E-02	7.73746400E+00	6.94998203E-01
1.95100000E-02	7.36843200E+00	5.26252385E-01
2.00200000E-02	7.85535300E+00	4.69906506E-01
2.05200000E-02	7.24691700E+00	3.95655692E-01
2.10300000E-02	7.57070200E+00	3.27698142E-01
2.15400000E-02	7.37495200E+00	2.94170705E-01
2.20400000E-02	7.16300200E+00	2.75917311E-01
2.25500000E-02	7.29770200E+00	2.35826647E-01
2.30600000E-02	7.04202700E+00	2.16058275E-01
2.35600000E-02	6.95538700E+00	1.95262452E-01
2.40700000E-02	6.76985100E+00	1.83436509E-01
2.45800000E-02	6.72109400E+00	1.67915868E-01
2.50900000E-02	6.60018200E+00	1.57712120E-01
2.55900000E-02	6.43944000E+00	1.53148679E-01
2.61000000E-02	6.54017500E+00	1.42283387E-01
2.66100000E-02	6.29978500E+00	1.37153782E-01
2.71100000E-02	6.25117100E+00	1.37480007E-01
2.76200000E-02	6.25247400E+00	1.31933038E-01
2.81300000E-02	6.12263100E+00	1.26820772E-01
2.86300000E-02	5.92923300E+00	1.27446808E-01
2.91400000E-02	5.95245100E+00	1.23926082E-01
2.96500000E-02	5.90327600E+00	1.21778251E-01
3.01500000E-02	5.78780700E+00	1.18209250E-01
3.06600000E-02	5.60480500E+00	1.17433191E-01
3.11700000E-02	5.49057600E+00	1.14794005E-01
3.16700000E-02	5.67291700E+00	1.14374562E-01
3.21800000E-02	5.41414700E+00	1.10722535E-01
3.26900000E-02	5.33389100E+00	1.11617604E-01
3.31900000E-02	5.37118200E+00	1.06384275E-01
3.37000000E-02	5.09235200E+00	1.06456013E-01
3.42100000E-02	5.09188000E+00	1.06861064E-01
3.47100000E-02	4.96778700E+00	1.05148276E-01
3.52200000E-02	5.11467400E+00	1.01062967E-01
3.57300000E-02	4.95324400E+00	1.03198662E-01
3.62300000E-02	4.83923200E+00	1.02261133E-01
3.67400000E-02	4.77338700E+00	9.95948567E-02
3.72500000E-02	4.73160100E+00	9.74847370E-02
3.77500000E-02	4.55695600E+00	9.49306829E-02
3.82600000E-02	4.49943700E+00	9.52989275E-02
3.87700000E-02	4.37852100E+00	9.47750012E-02
3.92700000E-02	4.30967700E+00	9.50585376E-02
3.97800000E-02	4.25647100E+00	9.35950932E-02
4.02900000E-02	4.17916800E+00	9.10876957E-02
4.08000000E-02	4.20855000E+00	9.10129128E-02
4.13000000E-02	4.11608100E+00	9.12268915E-02
4.18100000E-02	4.02324800E+00	8.90338130E-02
4.23200000E-02	3.98330100E+00	8.94382767E-02
4.28200000E-02	4.00827200E+00	8.85131581E-02
4.33300000E-02	3.77490700E+00	8.55899012E-02
4.38400000E-02	3.98237500E+00	8.67395755E-02
4.43400000E-02	3.81952200E+00	8.73452966E-02
4.48500000E-02	3.71623000E+00	8.49597687E-02
4.53600000E-02	3.61602900E+00	8.46161850E-02
4.58600000E-02	3.64087700E+00	8.32501983E-02
4.63700000E-02	3.56369000E+00	8.40872029E-02
4.68800000E-02	3.57271100E+00	8.23108113E-02
4.73800000E-02	3.45534700E+00	8.10751097E-02
4.78900000E-02	3.41413800E+00	8.06240467E-02
4.84000000E-02	3.33467500E+00	8.13277442E-02
4.89000000E-02	3.21006600E+00	7.94740342E-02
4.94100000E-02	3.34039900E+00	7.85270367E-02
4.99200000E-02	2.97526700E+00	7.78058066E-02
5.04200000E-02	3.10830000E+00	7.69545038E-02
5.09300000E-02	3.15557600E+00	7.75304972E-02
5.14400000E-02	3.11249300E+00	7.62548551E-02
5.19400000E-02	2.96627800E+00	7.48311138E-02
5.24500000E-02	2.95606500E+00	7.36704508E-02
5.29600000E-02	2.75827000E+00	7.44029612E-02
5.34600000E-02	2.95048700E+00	7.45954964E-02
5.39700000E-02	2.83159700E+00	7.28925347E-02
5.44800000E-02	2.91397700E+00	7.23881556E-02
5.49800000E-02	2.77620700E+00	7.16240984E-02
5.54900000E-02	2.79971700E+00	7.11861749E-02
5.60000000E-02	2.60502900E+00	7.01360024E-02
5.65000000E-02	2.69728000E+00	7.15652390E-02
5.70100000E-02	2.66104600E+00	6.93524899E-02
5.75200000E-02	2.61099400E+00	6.95499640E-02
5.80300000E-02	2.51373000E+00	6.91754233E-02
5.85300000E-02	2.53483500E+00	6.91482198E-02
5.90400000E-02	2.33373100E+00	6.97225493E-02
5.95500000E-02	2.44800500E+00	6.72630707E-02
6.00500000E-02	2.33289800E+00	6.71899720E-02
6.05600000E-02	2.35684000E+00	6.78376458E-02
6.10700000E-02	2.33806200E+00	6.70131724E-02
6.15700000E-02	2.35020400E+00	6.61648602E-02
6.20800000E-02	2.19284500E+00	6.58547501E-02
6.25900000E-02	2.27312800E+00	6.60739370E-02
6.30900000E-02	2.22531900E+00	6.61609414E-02
6.36000000E-02	2.34165300E+00	6.62188719E-02
6.41100000E-02	2.23386100E+00	6.49645834E-02
6.46100000E-02	2.10887000E+00	6.36767571E-02
6.51200000E-02	2.09402800E+00	6.41256515E-02
6.56300000E-02	2.08743200E+00	6.35981072E-02
6.61300000E-02	2.13533800E+00	6.48012736E-02
6.66400000E-02	2.08611000E+00	6.34899301E-02
6.71500000E-02	2.03397800E+00	6.29423610E-02
6.76500000E-02	2.05949700E+00	6.29195224E-02
6.81600000E-02	2.00357000E+00	6.26027045E-02
6.86700000E-02	1.96204000E+00	6.19461106E-02
6.91700000E-02	1.96923500E+00	6.13976262E-02
6.96800000E-02	1.87668600E+00	6.22730154E-02
7.01900000E-02	1.92479800E+00	6.10478796E-02
7.06900000E-02	1.85791700E+00	6.01939181E-02
7.12000000E-02	1.83172100E+00	6.13492486E-02
7.17100000E-02	1.82654500E+00	6.01109361E-02
7.22100000E-02	1.89561700E+00	6.00009935E-02
7.27200000E-02	1.83526400E+00	6.04210564E-02
7.32300000E-02	1.83513800E+00	5.98210171E-02
7.37300000E-02	1.81857400E+00	5.90827004E-02
7.42400000E-02	1.73943200E+00	5.82818183E-02
7.47500000E-02	1.69596000E+00	5.93628221E-02
7.52600000E-02	1.66315800E+00	5.80001785E-02
7.57600000E-02	1.72271500E+00	5.82994397E-02
7.62700000E-02	1.65037400E+00	5.78621291E-02
7.67800000E-02	1.73965100E+00	5.79738545E-02
7.72800000E-02	1.70331500E+00	5.73865355E-02
7.77900000E-02	1.75866500E+00	5.77789046E-02
7.83000000E-02	1.65467400E+00	5.69779754E-02
7.88000000E-02	1.57473500E+00	5.72944480E-02
7.93100000E-02	1.46556400E+00	5.67176007E-02
7.98200000E-02	1.55749800E+00	5.84195923E-02
8.03200000E-02	1.55831300E+00	5.79480049E-02
8.08300000E-02	1.53824200E+00	5.75271702E-02
8.13400000E-02	1.55708100E+00	5.69854955E-02
8.18400000E-02	1.45722000E+00	5.78630962E-02
8.23500000E-02	1.52272300E+00	5.82354696E-02
8.28600000E-02	1.51270300E+00	5.82604210E-02
8.33600000E-02	1.38212500E+00	5.86606837E-02
8.38700000E-02	1.47434900E+00	5.77514720E-02
8.43800000E-02	1.43591600E+00	5.74224542E-02
8.48800000E-02	1.42369300E+00	5.83726444E-02
8.53900000E-02	1.36817700E+00	5.90899881E-02
8.59000000E-02	1.38906000E+00	5.70622170E-02
8.64000000E-02	1.44284300E+00	5.73120890E-02
8.69100000E-02	1.24695000E+00	5.80656385E-02
8.74200000E-02	1.22445100E+00	5.73352280E-02
8.79200000E-02	1.25418800E+00	5.71072550E-02
8.84300000E-02	1.23052600E+00	5.67469155E-02
8.89400000E-02	1.24374500E+00	5.81202674E-02
8.94400000E-02	1.24654500E+00	5.72941161E-02
8.99500000E-02	1.18871300E+00	5.71181520E-02
9.04600000E-02	1.20414100E+00	5.67038239E-02
9.09600000E-02	1.13472500E+00	5.61085384E-02
9.14700000E-02	1.18532200E+00	5.57541313E-02
9.19800000E-02	1.24551900E+00	5.52068887E-02
9.24800000E-02	1.17214700E+00	5.60049689E-02
9.29900000E-02	1.24401100E+00	5.49550700E-02
9.35000000E-02	1.18275100E+00	5.52199846E-02
9.40100000E-02	1.15717300E+00	5.66171870E-02
9.45100000E-02	1.21240100E+00	5.60751689E-02
9.50200000E-02	1.19860900E+00	5.62409186E-02
9.55300000E-02	1.17968700E+00	5.57832828E-02
9.60300000E-02	1.17479500E+00	5.63799199E-02
9.65400000E-02	1.16465400E+00	5.57598446E-02
9.70500000E-02	1.17414000E+00	5.54766565E-02
9.75500000E-02	1.09104100E+00	5.69086096E-02
9.80600000E-02	1.16350700E+00	5.63049303E-02
9.85700000E-02	1.13285600E+00	5.57629670E-02
9.90700000E-02	1.18170500E+00	5.63387828E-02
9.95800000E-02	1.11501500E+00	5.58724036E-02
1.00090000E-01	1.14065400E+00	5.57201304E-02
1.00590000E-01	1.05579100E+00	5.49246934E-02
1.01100000E-01	1.12149900E+00	5.64005874E-02
1.01610000E-01	1.08271800E+00	5.63112025E-02
1.02110000E-01	1.07328900E+00	5.64636702E-02
1.02620000E-01	1.14974000E+00	5.66300095E-02
1.03130000E-01	1.15917100E+00	5.67682868E-02
1.03630000E-01	1.10016500E+00	5.56458699E-02
1.04140000E-01	1.10051100E+00	5.48880415E-02
1.04650000E-01	1.11958700E+00	5.52563497E-02
1.05150000E-01	9.99085000E-01	5.33097557E-02
1.05660000E-01	1.10308200E+00	5.42175490E-02
1.06170000E-01	1.07681400E+00	5.43666648E-02
1.06670000E-01	1.06633900E+00	5.39651666E-02
1.07180000E-01	1.03181000E+00	5.32665653E-02
1.07690000E-01	1.07293100E+00	5.31993482E-02
1.08190000E-01	1.04215100E+00	5.36235681E-02
1.08700000E-01	1.04592600E+00	5.17073403E-02
1.09210000E-01	9.97443000E-01	5.25297744E-02
1.09710000E-01	1.11893700E+00	5.21015987E-02
1.10220000E-01	1.01621500E+00	5.14924263E-02
1.10730000E-01	1.08602400E+00	5.14002936E-02
1.11230000E-01	1.06870000E+00	5.10884821E-02
1.11740000E-01	1.02543900E+00	5.09007533E-02
1.12250000E-01	9.97227000E-01	4.95962118E-02
1.12750000E-01	1.01709100E+00	5.01492617E-02
1.13260000E-01	9.78779000E-01	5.02317131E-02
1.13770000E-01	9.98698000E-01	4.97362107E-02
1.14280000E-01	9.36092000E-01	4.91025231E-02
1.14780000E-01	9.58713000E-01	4.88480387E-02
1.15290000E-01	9.27241000E-01	4.88350643E-02
1.15800000E-01	9.92071000E-01	4.85259416E-02
1.16300000E-01	1.01801000E+00	4.83602068E-02
1.16810000E-01	9.34042000E-01	4.83240492E-02
1.17320000E-01	9.18824000E-01	4.77213410E-02
1.17820000E-01	9.12236000E-01	4.82080087E-02
1.18330000E-01	9.43622000E-01	4.73709382E-02
1.18840000E-01	8.82900000E-01	4.83182711E-02
1.19340000E-01	8.86530000E-01	4.72126975E-02
1.19850000E-01	9.90481000E-01	4.65866735E-02
1.20360000E-01	8.89411000E-01	4.72233002E-02
1.20860000E-01	9.51102000E-01	4.64785964E-02
1.21370000E-01	9.33197000E-01	4.66783127E-02
1.21880000E-01	9.06965000E-01	4.66186567E-02
1.22380000E-01	9.13907000E-01	4.66092922E-02
1.22890000E-01	8.80541000E-01	4.64591338E-02
1.23400000E-01	9.38654000E-01	4.62653117E-02
1.23900000E-01	8.85774000E-01	4.61753274E-02
1.24410000E-01	8.50187000E-01	4.51477912E-02
1.24920000E-01	9.36072000E-01	4.60398753E-02
1.25420000E-01	8.58359000E-01	4.57196373E-02
1.25930000E-01	8.08090000E-01	4.49033766E-02
1.26440000E-01	7.91672000E-01	4.46286548E-02
1.26940000E-01	8.11206000E-01	4.41658996E-02
1.27450000E-01	8.51494000E-01	4.49750606E-02
1.27960000E-01	8.67812000E-01	4.44029022E-02
1.28460000E-01	8.47038000E-01	4.47755755E-02
1.28970000E-01	8.31294000E-01	4.46525625E-02
1.29480000E-01	7.66054000E-01	4.38556523E-02
1.29980000E-01	8.23584000E-01	4.34997681E-02
1.30490000E-01	8.47881000E-01	4.36415124E-02
1.31000000E-01	8.66691000E-01	4.36649681E-02
1.31500000E-01	7.65664000E-01	4.37026473E-02
1.32010000E-01	7.37079000E-01	4.30741280E-02
1.32520000E-01	8.12008000E-01	4.29838905E-02
1.33020000E-01	7.68308000E-01	4.28356428E-02
1.33530000E-01	8.17743000E-01	4.25059558E-02
1.34040000E-01	8.12980000E-01	4.26430394E-02
1.34540000E-01	7.57668000E-01	4.25370172E-02
1.35050000E-01	7.66045000E-01	4.26892693E-02
1.35560000E-01	7.68908000E-01	4.23535735E-02
1.36060000E-01	7.83742000E-01	4.24331755E-02
1.36570000E-01	7.81322000E-01	4.21198457E-02
1.37080000E-01	7.53314000E-01	4.22583824E-02
1.37580000E-01	7.17162000E-01	4.19931092E-02
1.38090000E-01	7.61925000E-01	4.19982020E-02
1.38600000E-01	7.75171000E-01	4.16551010E-02
1.39110000E-01	8.45793000E-01	4.15746302E-02
1.39610000E-01	7.20797000E-01	4.17946925E-02
1.40120000E-01	6.69134000E-01	4.17987978E-02
1.40630000E-01	6.94102000E-01	4.13343123E-02
1.41130000E-01	7.31360000E-01	4.10469113E-02
1.41640000E-01	7.30406000E-01	4.09044841E-02
1.42150000E-01	6.96229000E-01	4.07501619E-02
1.42650000E-01	6.89424000E-01	4.11967922E-02
1.43160000E-01	7.26564000E-01	4.09059868E-02
1.43670000E-01	7.07122000E-01	4.07459723E-02
1.44170000E-01	6.59354000E-01	4.05643388E-02
1.44680000E-01	6.76146000E-01	4.03041072E-02
1.45190000E-01	6.73230000E-01	4.03623135E-02
1.45690000E-01	7.22107000E-01	4.03274942E-02
1.46200000E-01	7.30216000E-01	4.00695161E-02
1.46710000E-01	7.01152000E-01	4.02759533E-02
1.47210000E-01	7.11789000E-01	3.94738054E-02
1.47720000E-01	7.44335000E-01	3.98522580E-02
1.48230000E-01	6.69756000E-01	3.97850189E-02
1.48730000E-01	6.76451000E-01	3.98879889E-02
1.49240000E-01	6.56981000E-01	3.97174234E-02
1.49750000E-01	6.63528000E-01	3.94861442E-02
1.50250000E-01	6.91821000E-01	3.95500518E-02
1.50760000E-01	6.59671000E-01	3.94370521E-02
1.51270000E-01	6.18551000E-01	3.90572337E-02
1.51770000E-01	6.61278000E-01	3.93937575E-02
1.52280000E-01	6.18897000E-01	3.92102816E-02
1.52790000E-01	6.59630000E-01	3.91998972E-02
1.53290000E-01	6.62377000E-01	3.87909338E-02
1.53800000E-01	5.16679000E-01	3.87358895E-02
1.54310000E-01	6.23864000E-01	3.85764470E-02
1.54810000E-01	6.81638000E-01	3.88122768E-02
1.55320000E-01	6.64234000E-01	3.83346973E-02
1.55830000E-01	6.15067000E-01	3.82852007E-02
1.56330000E-01	6.50330000E-01	3.80542197E-02
1.56840000E-01	6.09875000E-01	3.81760577E-02
1.57350000E-01	5.99883000E-01	3.80781788E-02
1.57850000E-01	5.77089000E-01	3.79324003E-02
1.58360000E-01	6.11256000E-01	3.71892545E-02
1.58870000E-01	6.04838000E-01	3.77918310E-02
1.59370000E-01	7.06361000E-01	3.78364434E-02
1.59880000E-01	6.51629000E-01	3.76697324E-02
1.60390000E-01	6.38409000E-01	3.75817852E-02
1.60890000E-01	6.29035000E-01	3.76658481E-02
1.61400000E-01	5.46855000E-01	3.72678701E-02
1.61910000E-01	6.25105000E-01	3.71527649E-02
1.62410000E-01	5.89847000E-01	3.70949246E-02
1.62920000E-01	5.95504000E-01	3.69828748E-02
1.63430000E-01	5.47804000E-01	3.69923476E-02
1.63930000E-01	5.93191000E-01	3.70053916E-02
1.64440000E-01	5.81239000E-01	3.73085499E-02
1.64950000E-01	5.22005000E-01	3.66829864E-02
1.65450000E-01	5.55118000E-01	3.67805554E-02
1.65960000E-01	5.60976000E-01	3.68596414E-02
1.66470000E-01	5.98918000E-01	3.66317329E-02
1.66970000E-01	5.27615000E-01	3.63809628E-02
1.67480000E-01	5.11270000E-01	3.66114597E-02
1.67990000E-01	5.59654000E-01	3.70088981E-02
1.68490000E-01	5.27595000E-01	3.71211807E-02
1.69000000E-01	5.19852000E-01	3.70190631E-02
1.69510000E-01	5.30029000E-01	3.75227751E-02
1.70010000E-01	5.41101000E-01	3.75972747E-02
1.70520000E-01	5.73973000E-01	3.74139745E-02
1.71030000E-01	4.59345000E-01	3.70457580E-02
1.71530000E-01	5.21912000E-01	3.75053536E-02
1.72040000E-01	4.67976000E-01	3.72341615E-02
1.72550000E-01	4.91466000E-01	3.71435062E-02
1.73050000E-01	4.90279000E-01	3.73872428E-02
1.73560000E-01	4.47929000E-01	3.74190926E-02
1.74070000E-01	4.42824000E-01	3.73018192E-02
1.74570000E-01	4.77201000E-01	3.73330534E-02
1.75080000E-01	4.28647000E-01	3.75304989E-02
1.75590000E-01	5.19161000E-01	3.74353601E-02
1.76100000E-01	5.15323000E-01	3.71040310E-02
1.76600000E-01	4.74318000E-01	3.74150418E-02
1.77110000E-01	4.23183000E-01	3.74805606E-02
1.77620000E-01	4.21271000E-01	3.70659852E-02
1.78120000E-01	3.97754000E-01	3.75061766E-02
1.78630000E-01	4.14356000E-01	3.76089085E-02
1.79140000E-01	4.00599000E-01	3.73742137E-02
1.79640000E-01	4.16749000E-01	3.70160203E-02
1.80150000E-01	3.64439000E-01	3.68812968E-02
1.80660000E-01	4.21618000E-01	3.76022167E-02
1.81160000E-01	4.14310000E-01	3.68534965E-02
1.81670000E-01	4.60796000E-01	3.73204853E-02
1.82180000E-01	3.59523000E-01	3.79629474E-02
1.82680000E-01	3.74903000E-01	3.79696533E-02
1.83190000E-01	3.83332000E-01	3.80167651E-02
1.83700000E-01	3.66410000E-01	3.83963711E-02
1.84200000E-01	4.23578000E-01	3.86295882E-02
1.84710000E-01	3.56343000E-01	3.82765171E-02
1.85220000E-01	3.98751000E-01	3.88287212E-02
1.85720000E-01	4.45205000E-01	3.87735735E-02
1.86230000E-01	4.36752000E-01	3.84137427E-02
1.86740000E-01	3.46998000E-01	3.90869369E-02
1.87240000E-01	4.06166000E-01	3.88265018E-02
1.87750000E-01	3.94170000E-01	3.91283723E-02
1.88260000E-01	3.71014000E-01	3.89621916E-02
1.88760000E-01	3.91985000E-01	3.90438514E-02
1.89270000E-01	3.83046000E-01	3.96976815E-02
1.89780000E-01	4.41584000E-01	3.91471202E-02
1.90280000E-01	3.82222000E-01	3.90689412E-02
1.90790000E-01	3.69904000E-01	3.93813152E-02
1.91300000E-01	3.26817000E-01	3.97311745E-02
1.91800000E-01	4.15978000E-01	3.92831618E-02
1.92310000E-01	3.66771000E-01	3.94180349E-02
1.92820000E-01	3.35820000E-01	3.99089221E-02
1.93320000E-01	3.91555000E-01	3.97590891E-02
1.93830000E-01	3.26109000E-01	3.98326074E-02
1.94340000E-01	2.92720000E-01	3.95849602E-02
1.94840000E-01	3.53522000E-01	4.01963917E-02
1.95350000E-01	3.43423000E-01	3.97341651E-02
1.95860000E-01	3.82131000E-01	3.99160882E-02
1.96360000E-01	3.44290000E-01	4.01819693E-02
1.96870000E-01	3.45365000E-01	4.00673193E-02
1.97380000E-01	3.72085000E-01	3.99874426E-02
1.97880000E-01	3.25652000E-01	3.99392567E-02
1.98390000E-01	3.31141000E-01	4.03466596E-02
1.98900000E-01	3.73740000E-01	4.01256925E-02
1.99400000E-01	2.58503000E-01	3.98157017E-02
1.99910000E-01	3.25105000E-01	4.05647764E-02
2.00420000E-01	3.05654000E-01	4.01458779E-02
2.00920000E-01	3.27084000E-01	4.00088951E-02
2.01430000E-01	3.29398000E-01	4.00920774E-02
2.01940000E-01	3.00411000E-01	4.06209891E-02
2.02440000E-01	3.87030000E-01	4.01554506E-02
2.02950000E-01	2.94342000E-01	4.02838280E-02
2.03460000E-01	3.14719000E-01	4.03099787E-02
2.03960000E-01	2.77159000E-01	4.01730577E-02
2.04470000E-01	3.60831000E-01	4.03264677E-02
2.04980000E-01	3.49552000E-01	3.98864065E-02
2.05480000E-01	3.49228000E-01	4.03499466E-02
2.05990000E-01	3.49100000E-01	3.99528163E-02
2.06500000E-01	3.46633000E-01	4.03874740E-02
2.07000000E-01	3.14356000E-01	4.03857115E-02
2.07510000E-01	3.27677000E-01	4.05470341E-02
2.08020000E-01	3.13961000E-01	4.01316219E-02
2.08520000E-01	2.94344000E-01	4.06318949E-02
2.09030000E-01	3.55973000E-01	4.03707428E-02
2.09540000E-01	2.63449000E-01	3.97105674E-02
2.10040000E-01	2.73915000E-01	3.95809283E-02
2.10550000E-01	3.62060000E-01	4.01979810E-02
2.11060000E-01	3.11442000E-01	4.00486692E-02
2.11560000E-01	3.00328000E-01	3.96345802E-02
2.12070000E-01	2.97133000E-01	4.00962195E-02
2.12580000E-01	3.26412000E-01	4.00296801E-02
2.13080000E-01	3.42128000E-01	4.00777274E-02
2.13590000E-01	3.14250000E-01	4.02517519E-02
2.14100000E-01	3.44615000E-01	4.02020270E-02
2.14600000E-01	3.26616000E-01	4.01329948E-02
2.15110000E-01	2.34132000E-01	3.96903665E-02
2.15620000E-01	3.28293000E-01	4.00341740E-02
2.16120000E-01	2.75854000E-01	4.00953589E-02
2.16630000E-01	1.95731000E-01	3.93242132E-02
2.17140000E-01	3.29518000E-01	3.95804772E-02
2.17640000E-01	3.01164000E-01	3.98401839E-02
2.18150000E-01	2.96936000E-01	3.99670372E-02
2.18660000E-01	3.12008000E-01	3.92382845E-02
2.19160000E-01	3.35172000E-01	3.96874540E-02
2.19670000E-01	2.77060000E-01	3.98553233E-02
2.20180000E-01	3.09411000E-01	3.90111740E-02
2.20680000E-01	1.68756000E-01	3.93334772E-02
2.21190000E-01	3.59968000E-01	3.98716666E-02
2.21700000E-01	3.14802000E-01	3.95370074E-02
2.22200000E-01	2.79854000E-01	3.90892468E-02
2.22710000E-01	2.84027000E-01	3.89042471E-02
2.23220000E-01	2.93593000E-01	3.95340145E-02
2.23720000E-01	2.50639000E-01	3.86827636E-02
2.24230000E-01	3.06425000E-01	3.88658107E-02
2.24740000E-01	3.20881000E-01	3.90284498E-02
2.25240000E-01	2.89065000E-01	3.86694349E-02
2.25750000E-01	3.28348000E-01	3.81883333E-02
2.26260000E-01	2.37454000E-01	3.88145970E-02
2.26760000E-01	2.95876000E-01	3.81455637E-02
2.27270000E-01	2.72718000E-01	3.82101374E-02
2.27780000E-01	2.86203000E-01	3.84470429E-02
2.28280000E-01	2.50674000E-01	3.82038217E-02
2.28790000E-01	3.15611000E-01	3.80086756E-02
2.29300000E-01	2.72555000E-01	3.74335977E-02
2.29800000E-01	3.35068000E-01	3.80092890E-02
2.30310000E-01	2.55226000E-01	3.78146800E-02
2.30820000E-01	2.90726000E-01	3.69100878E-02
2.31320000E-01	2.58914000E-01	3.71676041E-02
2.31830000E-01	3.40778000E-01	3.72269192E-02
2.32340000E-01	2.52887000E-01	3.71745374E-02
2.32840000E-01	2.69711000E-01	3.71782558E-02
2.33350000E-01	2.54022000E-01	3.70055622E-02
2.33860000E-01	2.87900000E-01	3.72509688E-02
2.34360000E-01	2.11118000E-01	3.64126864E-02
2.34870000E-01	2.97537000E-01	3.65969717E-02
2.35380000E-01	2.81256000E-01	3.65386972E-02
2.35880000E-01	2.22993000E-01	3.63639294E-02
2.36390000E-01	2.68454000E-01	3.61680518E-02
2.36900000E-01	2.97417000E-01	3.65355041E-02
2.37400000E-01	2.78921000E-01	3.61650508E-02
2.37910000E-01	2.32215000E-01	3.58502171E-02
2.38420000E-01	2.85431000E-01	3.60247869E-02
2.38920000E-01	3.13863000E-01	3.62809327E-02
2.39430000E-01	2.93810000E-01	3.59245116E-02
2.39940000E-01	2.78616000E-01	3.58307525E-02
2.40440000E-01	2.40902000E-01	3.60015549E-02
2.40950000E-01	2.78115000E-01	3.58905115E-02
2.41450000E-01	2.42725000E-01	3.54385742E-02
2.41960000E-01	1.90028000E-01	3.53949329E-02
2.42470000E-01	3.06195000E-01	3.60237216E-02
2.42970000E-01	2.78845000E-01	3.53073777E-02
2.43480000E-01	2.87081000E-01	3.54582955E-02
2.43990000E-01	2.73525000E-01	3.55984591E-02
2.44490000E-01	2.53021000E-01	3.49948678E-02
2.45000000E-01	2.53253000E-01	3.50790914E-02
2.45510000E-01	2.55729000E-01	3.49290600E-02
2.46010000E-01	2.53351000E-01	3.52064500E-02
2.46520000E-01	2.45051000E-01	3.48673373E-02
2.47030000E-01	2.47491000E-01	3.48441131E-02
2.47530000E-01	3.05841000E-01	3.48684207E-02
2.48040000E-01	2.64683000E-01	3.49320597E-02
2.48550000E-01	2.38171000E-01	3.44756079E-02
2.49050000E-01	2.74212000E-01	3.49774008E-02
2.49560000E-01	2.58155000E-01	3.47104510E-02
2.50070000E-01	2.30403000E-01	3.43524890E-02
2.50570000E-01	2.86133000E-01	3.45508102E-02
2.51080000E-01	2.89485000E-01	3.45208023E-02
2.51590000E-01	2.89346000E-01	3.41852742E-02
2.52090000E-01	2.83881000E-01	3.40827827E-02
2.52600000E-01	2.65173000E-01	3.42138266E-02
2.53110000E-01	2.74375000E-01	3.42525777E-02
2.53610000E-01	2.67184000E-01	3.37180422E-02
2.54120000E-01	2.79060000E-01	3.39204406E-02
2.54630000E-01	2.18956000E-01	3.40698860E-02
2.55130000E-01	2.49205000E-01	3.38525418E-02
2.55640000E-01	2.34754000E-01	3.36263309E-02
2.56150000E-01	2.56441000E-01	3.34824629E-02
2.56650000E-01	2.55109000E-01	3.35861216E-02
2.57160000E-01	2.57321000E-01	3.33137592E-02
2.57670000E-01	2.39827000E-01	3.33717842E-02
2.58170000E-01	2.21152000E-01	3.32501337E-02
2.58680000E-01	2.42058000E-01	3.33749258E-02
2.59190000E-01	2.49799000E-01	3.33637477E-02
2.59690000E-01	2.56578000E-01	3.31471464E-02
2.60200000E-01	2.90693000E-01	3.29624300E-02
2.60710000E-01	2.35838000E-01	3.28893381E-02
2.61210000E-01	2.76518000E-01	3.27989241E-02
2.61720000E-01	2.75886000E-01	3.26697544E-02
2.62230000E-01	2.92527000E-01	3.27873874E-02
2.62730000E-01	2.90927000E-01	3.29349195E-02
2.63240000E-01	2.65786000E-01	3.25343871E-02
2.63750000E-01	2.73154000E-01	3.25442705E-02
2.64250000E-01	2.78346000E-01	3.27227332E-02
2.64760000E-01	2.91972000E-01	3.23848850E-02
2.65270000E-01	2.51410000E-01	3.25417396E-02
2.65770000E-01	2.14936000E-01	3.25387437E-02
2.66280000E-01	2.55532000E-01	3.23823204E-02
2.66790000E-01	2.28141000E-01	3.21859274E-02
2.67290000E-01	2.80408000E-01	3.23196891E-02
2.67800000E-01	2.62842000E-01	3.26407663E-02
2.68310000E-01	2.39202000E-01	3.19474832E-02
2.68810000E-01	1.99357000E-01	3.20699994E-02
2.69320000E-01	2.46963000E-01	3.20776045E-02
2.69830000E-01	2.87711000E-01	3.20556252E-02
2.70330000E-01	2.46922000E-01	3.18234866E-02
2.70840000E-01	2.48941000E-01	3.20038827E-02
2.71340000E-01	2.20077000E-01	3.17945953E-02
2.71850000E-01	2.83121000E-01	3.18822628E-02
2.72360000E-01	2.46003000E-01	3.16978075E-02
2.72860000E-01	1.98943000E-01	3.18743340E-02
2.73370000E-01	2.62114000E-01	3.16177825E-02
2.73880000E-01	2.59205000E-01	3.16269984E-02
2.74380000E-01	1.60285000E-01	3.16674946E-02
2.74890000E-01	1.83901000E-01	3.15143705E-02
2.75400000E-01	2.32921000E-01	3.15527900E-02
2.75900000E-01	2.87213000E-01	3.15515089E-02
2.76410000E-01	2.60571000E-01	3.15030813E-02
2.76920000E-01	2.11712000E-01	3.12593366E-02
2.77420000E-01	2.26135000E-01	3.12482503E-02
2.77930000E-01	1.84366000E-01	3.12177318E-02
2.78440000E-01	2.28874000E-01	3.12620439E-02
2.78940000E-01	2.25801000E-01	3.10146991E-02
2.79450000E-01	2.33231000E-01	3.11048399E-02
2.79960000E-01	1.75801000E-01	3.10883033E-02
2.80460000E-01	2.28630000E-01	3.09984294E-02
2.80970000E-01	2.28255000E-01	3.09230804E-02
2.81480000E-01	1.90460000E-01	3.11104522E-02
2.81980000E-01	2.19450000E-01	3.09296544E-02
2.82490000E-01	2.13827000E-01	3.07511697E-02
2.83000000E-01	2.48434000E-01	3.09651243E-02
2.83500000E-01	1.70005000E-01	3.08442665E-02
2.84010000E-01	2.04633000E-01	3.12390578E-02
2.84520000E-01	1.79024000E-01	3.07371693E-02
2.85020000E-01	1.82053000E-01	3.07137569E-02
2.85530000E-01	2.11428000E-01	3.07546437E-02
2.86040000E-01	2.14908000E-01	3.04222752E-02
2.86540000E-01	2.23306000E-01	3.06575997E-02
2.87050000E-01	2.52079000E-01	3.07786318E-02
2.87560000E-01	2.34979000E-01	3.06032565E-02
2.88060000E-01	2.34504000E-01	3.06891066E-02
2.88570000E-01	2.45922000E-01	3.08533325E-02
2.89080000E-01	2.09090000E-01	3.06764095E-02
2.89580000E-01	1.98330000E-01	3.06016354E-02
2.90090000E-01	2.11275000E-01	3.06242596E-02
2.90590000E-01	1.80930000E-01	3.05818920E-02
2.91100000E-01	1.86769000E-01	3.08656621E-02
2.91610000E-01	1.89813000E-01	3.06140580E-02
2.92110000E-01	1.73136000E-01	3.07213472E-02
2.92620000E-01	2.11109000E-01	3.07440522E-02
2.93130000E-01	2.06960000E-01	3.06290502E-02
2.93630000E-01	2.42201000E-01	3.08520614E-02
2.94140000E-01	2.05974000E-01	3.08998663E-02
2.94650000E-01	2.19714000E-01	3.06195158E-02
2.95150000E-01	1.83687000E-01	3.05999387E-02
2.95660000E-01	1.76501000E-01	3.06986795E-02
2.96170000E-01	1.85729000E-01	3.08092697E-02
2.96670000E-01	1.95629000E-01	3.06817668E-02
2.97180000E-01	1.72611000E-01	3.07591674E-02
2.97690000E-01	2.05359000E-01	3.09088734E-02
2.98190000E-01	1.88256000E-01	3.08097936E-02
2.98700000E-01	1.76912000E-01	3.03641421E-02
2.99210000E-01	1.98099000E-01	3.07337284E-02
2.99710000E-01	1.46216000E-01	3.04506782E-02
3.00220000E-01	1.76111000E-01	3.03875340E-02
3.00730000E-01	1.78293000E-01	3.05307252E-02
3.01230000E-01	1.84948000E-01	3.04101032E-02
3.01740000E-01	1.80207000E-01	3.06108345E-02
3.02250000E-01	2.03305000E-01	3.03903786E-02
3.02750000E-01	1.88498000E-01	3.03858316E-02
3.03260000E-01	1.78906000E-01	3.04487586E-02
3.03770000E-01	1.53252000E-01	3.01724993E-02
3.04270000E-01	2.33658000E-01	3.03346146E-02
3.04780000E-01	1.87233000E-01	3.00431430E-02
3.05290000E-01	1.82998000E-01	3.03305029E-02
3.05790000E-01	1.51498000E-01	3.02366812E-02
3.06300000E-01	2.15944000E-01	2.97555332E-02
3.06800000E-01	1.99565000E-01	3.01460166E-02
3.07310000E-01	1.24243000E-01	3.03835761E-02
3.07820000E-01	1.92959000E-01	3.04899999E-02
3.08320000E-01	2.22088000E-01	3.07354924E-02
3.08830000E-01	1.94276000E-01	3.08269823E-02
3.09340000E-01	1.84119000E-01	3.05062810E-02
3.09840000E-01	2.16494000E-01	3.05078480E-02
3.10350000E-01	2.19913000E-01	3.07872163E-02
3.10860000E-01	2.38790000E-01	3.07433623E-02
3.11360000E-01	2.07342000E-01	3.09872992E-02
3.11870000E-01	2.35098000E-01	3.13323461E-02
3.12380000E-01	2.26681000E-01	3.15452954E-02
3.12880000E-01	1.80619000E-01	3.15895199E-02
3.13390000E-01	2.12253000E-01	3.18176492E-02
3.13900000E-01	2.20743000E-01	3.20482154E-02
3.14400000E-01	2.24532000E-01	3.19128564E-02
3.14910000E-01	1.84618000E-01	3.19220745E-02
3.15420000E-01	2.31303000E-01	3.21384825E-02
3.15920000E-01	1.73100000E-01	3.25233249E-02
3.16430000E-01	2.08317000E-01	3.23596230E-02
3.16940000E-01	1.87883000E-01	3.23404771E-02
3.17440000E-01	1.88605000E-01	3.27891425E-02
3.17950000E-01	1.91697000E-01	3.25118644E-02
3.18450000E-01	1.93549000E-01	3.24276984E-02
3.18960000E-01	1.86672000E-01	3.23692428E-02
3.19470000E-01	2.33388000E-01	3.27734546E-02
3.19970000E-01	1.99110000E-01	3.26195611E-02
3.20480000E-01	1.70703000E-01	3.28598728E-02
3.20990000E-01	2.05698000E-01	3.47440835E-02
3.21490000E-01	1.80767000E-01	3.29155830E-02
3.22000000E-01	1.78542000E-01	3.24263036E-02
3.22510000E-01	2.04161000E-01	3.25164679E-02
3.23010000E-01	2.08159000E-01	3.26515579E-02
3.23520000E-01	1.94792000E-01	3.27333342E-02
3.24030000E-01	2.20123000E-01	3.25848114E-02
3.24530000E-01	1.72400000E-01	3.27727210E-02
3.25040000E-01	1.59583000E-01	3.29901699E-02
3.25550000E-01	2.48874000E-01	3.26868655E-02
3.26050000E-01	2.18816000E-01	3.29059415E-02
3.26560000E-01	2.17891000E-01	3.30810051E-02
3.27070000E-01	2.05545000E-01	3.27891060E-02
3.27570000E-01	1.67938000E-01	3.29350255E-02
3.28080000E-01	2.45111000E-01	3.27882155E-02
3.28590000E-01	2.27966000E-01	3.26853123E-02
3.29090000E-01	2.28370000E-01	3.26734015E-02
3.29600000E-01	2.26771000E-01	3.30627765E-02
3.30100000E-01	2.24472000E-01	3.32686071E-02
3.30610000E-01	1.84622000E-01	3.29515857E-02
3.31120000E-01	1.78868000E-01	3.30654664E-02
3.31620000E-01	2.26748000E-01	3.30593319E-02
3.32130000E-01	2.09188000E-01	3.33246230E-02
3.32640000E-01	2.19387000E-01	3.30118215E-02
3.33140000E-01	2.00816000E-01	3.31969960E-02
3.33650000E-01	2.41396000E-01	3.35161587E-02
3.34160000E-01	1.91354000E-01	3.32935410E-02
3.34660000E-01	1.92455000E-01	3.34062668E-02
3.35170000E-01	1.86723000E-01	3.35192713E-02
3.35680000E-01	1.55381000E-01	3.36930497E-02
3.36180000E-01	2.39424000E-01	3.35766854E-02
3.36690000E-01	2.00017000E-01	3.32435509E-02
3.37200000E-01	1.39576000E-01	3.32695307E-02
3.37700000E-01	2.23814000E-01	3.37365274E-02
3.38210000E-01	2.01891000E-01	3.34909653E-02
3.38720000E-01	2.77787000E-01	3.34204258E-02
3.39220000E-01	1.79575000E-01	3.38893734E-02
3.39730000E-01	1.88305000E-01	3.35980221E-02
3.40230000E-01	2.32059000E-01	3.35940810E-02
3.40740000E-01	2.41347000E-01	3.37055955E-02
3.41250000E-01	2.08502000E-01	3.40187654E-02
3.41750000E-01	1.91844000E-01	3.35168147E-02
3.42260000E-01	2.44760000E-01	3.37037046E-02
3.42770000E-01	2.38007000E-01	3.38642568E-02
3.43270000E-01	2.13868000E-01	3.38208538E-02
3.43780000E-01	2.01768000E-01	3.33654831E-02
3.44290000E-01	2.78790000E-01	3.37719291E-02
3.44790000E-01	1.86148000E-01	3.39690034E-02
3.45300000E-01	1.70816000E-01	3.36818848E-02
3.45810000E-01	2.26446000E-01	3.37046435E-02
3.46310000E-01	3.24885000E-01	3.41717979E-02
3.46820000E-01	1.86967000E-01	3.39054300E-02
3.47330000E-01	2.31939000E-01	3.39880055E-02
3.47830000E-01	1.69791000E-01	3.38813653E-02
3.48340000E-01	2.04639000E-01	3.42909003E-02
3.48840000E-01	3.11047000E-01	3.34973808E-02
3.49350000E-01	2.65079000E-01	3.39748777E-02
3.49860000E-01	2.22868000E-01	3.43825550E-02
3.50360000E-01	2.63079000E-01	3.40069226E-02
3.50870000E-01	1.66547000E-01	3.37132859E-02
3.51380000E-01	2.33619000E-01	3.42276964E-02
3.51880000E-01	1.99586000E-01	3.41401871E-02
3.52390000E-01	2.17599000E-01	3.37860759E-02
3.52900000E-01	2.20450000E-01	3.37925628E-02
3.53400000E-01	2.11866000E-01	3.38773995E-02
3.53910000E-01	1.87480000E-01	3.42524133E-02
3.54420000E-01	1.50513000E-01	3.35873957E-02
3.54920000E-01	2.04357000E-01	3.34818858E-02
3.55430000E-01	1.77322000E-01	3.29482731E-02
3.55940000E-01	2.18384000E-01	3.26706497E-02
3.56440000E-01	2.33291000E-01	3.23849732E-02
3.56950000E-01	1.86080000E-01	3.24378471E-02
3.57450000E-01	1.83555000E-01	3.22752275E-02
3.57960000E-01	1.94204000E-01	3.14284905E-02
3.58470000E-01	2.13107000E-01	3.21078082E-02
3.58970000E-01	2.22674000E-01	3.24800312E-02
3.59480000E-01	1.84144000E-01	3.24488079E-02
3.59990000E-01	1.55594000E-01	3.24537254E-02
3.60490000E-01	1.93530000E-01	3.24833575E-02
3.61000000E-01	2.43606000E-01	3.30161700E-02
3.61510000E-01	2.18071000E-01	3.28378450E-02
3.62010000E-01	1.95774000E-01	3.27437955E-02
3.62520000E-01	2.36144000E-01	3.33468078E-02
3.63030000E-01	2.48103000E-01	3.32429732E-02
3.63530000E-01	1.85097000E-01	3.25767510E-02
3.64040000E-01	2.19523000E-01	3.32156229E-02
3.64550000E-01	1.48022000E-01	3.36197590E-02
3.65050000E-01	1.96272000E-01	3.32249396E-02
3.65560000E-01	1.77514000E-01	3.31766827E-02
3.66060000E-01	2.24243000E-01	3.34268456E-02
3.66570000E-01	1.91440000E-01	3.35291726E-02
3.67080000E-01	2.59063000E-01	3.35218425E-02
3.67580000E-01	1.79226000E-01	3.38507825E-02
3.68090000E-01	1.66179000E-01	3.38873476E-02
3.68600000E-01	2.30535000E-01	3.39757187E-02
3.69100000E-01	1.67030000E-01	3.44205783E-02
3.69610000E-01	1.76709000E-01	3.48389736E-02
3.70120000E-01	1.65139000E-01	3.47444921E-02
3.70620000E-01	2.56305000E-01	3.50491525E-02
3.71130000E-01	1.58592000E-01	3.51124757E-02
3.71640000E-01	2.02905000E-01	3.56297387E-02
3.72140000E-01	1.81168000E-01	3.54101480E-02
3.72650000E-01	1.45268000E-01	3.49666377E-02
3.73150000E-01	1.95824000E-01	3.55083411E-02
3.73660000E-01	1.90132000E-01	3.54236226E-02
3.74170000E-01	1.42469000E-01	3.49547855E-02
3.74670000E-01	1.62888000E-01	3.51699358E-02
3.75180000E-01	1.89962000E-01	3.60629639E-02
3.75690000E-01	2.43414000E-01	3.58481066E-02
3.76190000E-01	2.88948000E-01	3.58052296E-02
3.76700000E-01	1.60110000E-01	3.56411287E-02
3.77210000E-01	2.31310000E-01	3.58379326E-02
3.77710000E-01	2.27503000E-01	3.62594668E-02
3.78220000E-01	1.77287000E-01	3.64161517E-02
3.78730000E-01	2.10570000E-01	3.64834052E-02
3.79230000E-01	1.81732000E-01	3.70519276E-02
3.79740000E-01	1.89853000E-01	3.66812454E-02
3.80240000E-01	2.14155000E-01	3.71001292E-02
3.80750000E-01	1.50568000E-01	3.75322001E-02
3.81260000E-01	1.21375000E-01	3.74540753E-02
3.81760000E-01	1.39352000E-01	3.72752235E-02
3.82270000E-01	1.14992000E-01	3.79250956E-02
3.82780000E-01	1.03603000E-01	3.79060237E-02
3.83280000E-01	1.66576000E-01	3.76660602E-02
3.83790000E-01	1.62636000E-01	3.81338338E-02
3.84300000E-01	1.29503000E-01	3.85950589E-02
3.84800000E-01	1.38255000E-01	3.83013327E-02
3.85310000E-01	2.16034000E-01	3.82144028E-02
3.85820000E-01	1.90092000E-01	3.86788458E-02
3.86320000E-01	1.81843000E-01	3.83620340E-02
3.86830000E-01	2.14525000E-01	3.88334135E-02
3.87330000E-01	1.18774000E-01	3.91622446E-02
3.87840000E-01	1.15374000E-01	3.89327498E-02
3.88350000E-01	1.57510000E-01	3.96308743E-02
3.88850000E-01	1.41761000E-01	3.95969150E-02
3.89360000E-01	1.62170000E-01	4.03077696E-02
3.89870000E-01	1.45796000E-01	3.94745648E-02
3.90370000E-01	1.42117000E-01	4.01913284E-02
3.90880000E-01	1.63693000E-01	3.97449105E-02
3.91390000E-01	1.22570000E-01	4.02806282E-02
3.91890000E-01	2.35057000E-01	4.10951548E-02
3.92400000E-01	2.40093000E-01	4.09073259E-02
3.92900000E-01	1.21574000E-01	4.09050136E-02
3.93410000E-01	1.60393000E-01	4.12548814E-02
3.93920000E-01	6.62970000E-02	4.17256987E-02
3.94420000E-01	1.84529000E-01	4.17604062E-02
3.94930000E-01	1.70922000E-01	4.16142785E-02
3.95440000E-01	1.78973000E-01	4.18090722E-02
3.95940000E-01	1.78158000E-01	4.17350008E-02
3.96450000E-01	1.77904000E-01	4.81417108E-02
3.96960000E-01	1.91543000E-01	4.24390508E-02
3.97460000E-01	1.71278000E-01	4.30345778E-02
3.97970000E-01	1.42397000E-01	4.26679425E-02
3.98470000E-01	1.95745000E-01	4.32020238E-02
3.98980000E-01	1.71793000E-01	4.30567375E-02
3.99490000E-01	1.68300000E-01	4.31949383E-02
3.99990000E-01	2.14599000E-01	4.36323935E-02
4.00500000E-01	1.44697000E-01	4.39560174E-02
4.01010000E-01	1.88835000E-01	4.41531055E-02
4.01510000E-01	1.28221000E-01	4.36903253E-02
4.02020000E-01	1.22597000E-01	4.40737881E-02
4.02530000E-01	1.97905000E-01	4.46297481E-02
4.03030000E-01	1.74961000E-01	4.48071259E-02
4.03540000E-01	1.85604000E-01	4.42088423E-02
4.04050000E-01	1.90668000E-01	4.46231090E-02
4.04550000E-01	9.64350000E-02	4.53077197E-02
4.05060000E-01	2.47337000E-01	4.53812509E-02
4.05560000E-01	1.09885000E-01	4.47311234E-02
4.06070000E-01	1.47933000E-01	4.49986567E-02
4.06580000E-01	1.03133000E-01	4.59580307E-02
4.07080000E-01	1.52512000E-01	4.49353751E-02
4.07590000E-01	1.89188000E-01	4.54854340E-02
4.08100000E-01	1.59718000E-01	4.61784107E-02
4.08600000E-01	1.31796000E-01	4.55885870E-02
4.09110000E-01	1.02624000E-01	4.49571520E-02
4.09620000E-01	1.32700000E-01	4.57831665E-02
4.10120000E-01	1.33863000E-01	4.71015353E-02
4.10630000E-01	1.30681000E-01	4.59009791E-02
4.11130000E-01	2.17585000E-01	4.60019309E-02
4.11640000E-01	1.24422000E-01	4.71485803E-02
4.12150000E-01	9.71320000E-02	4.69586406E-02
4.12650000E-01	1.40071000E-01	4.62743729E-02
4.13160000E-01	1.88886000E-01	4.67615899E-02
4.13670000E-01	1.73709000E-01	4.72993088E-02
4.14170000E-01	1.57091000E-01	4.70061677E-02
4.14680000E-01	1.48009000E-01	4.69174680E-02
4.15180000E-01	1.37024000E-01	4.81265101E-02
4.15690000E-01	1.53108000E-01	4.77993643E-02
4.16200000E-01	1.76755000E-01	4.67572088E-02
4.16700000E-01	8.90780000E-02	4.74843932E-02
4.17210000E-01	1.72441000E-01	4.87988362E-02
4.17720000E-01	8.27630000E-02	4.78748711E-02
4.18220000E-01	1.42625000E-01	4.81081812E-02
4.18730000E-01	2.04120000E-01	4.83946252E-02
4.19240000E-01	1.43192000E-01	4.93433973E-02
4.19740000E-01	2.16675000E-01	4.85353592E-02
4.20250000E-01	1.48819000E-01	4.89569927E-02
4.20750000E-01	1.51617000E-01	5.06954234E-02
4.21260000E-01	1.15362000E-01	4.95766570E-02
4.21770000E-01	1.34533000E-01	4.91859174E-02
4.22270000E-01	1.75150000E-01	4.97317854E-02
4.22780000E-01	1.93799000E-01	5.11855092E-02
4.23290000E-01	1.34643000E-01	5.07219490E-02
4.23790000E-01	1.71222000E-01	5.03478195E-02
4.24300000E-01	2.78552000E-01	5.07273433E-02
4.24810000E-01	9.18700000E-02	5.29085678E-02
4.25310000E-01	1.60430000E-01	5.13150188E-02
4.25820000E-01	2.01831000E-01	5.21200987E-02
4.26320000E-01	1.58520000E-02	5.22146138E-02
4.26830000E-01	7.19140000E-02	5.28154770E-02
4.27340000E-01	1.24175000E-01	5.26950356E-02
4.27840000E-01	9.20910000E-02	5.33656182E-02
4.28350000E-01	8.13570000E-02	5.46000430E-02
4.28860000E-01	1.42676000E-01	5.46625303E-02
4.29360000E-01	9.73770000E-02	5.41039844E-02
4.29870000E-01	1.72608000E-01	5.53760957E-02
4.30370000E-01	1.08776000E-01	5.63312820E-02
4.30880000E-01	1.86023000E-01	5.51555394E-02
4.31390000E-01	8.05380000E-02	5.58557534E-02
4.31890000E-01	1.17447000E-01	5.74520768E-02
4.32400000E-01	9.95640000E-02	5.65627279E-02
4.32910000E-01	7.34080000E-02	5.67439484E-02
4.33410000E-01	1.46963000E-01	5.83798274E-02
4.33920000E-01	6.84250000E-02	5.96726994E-02
4.34430000E-01	1.94579000E-01	5.74030878E-02
4.34930000E-01	1.04960000E-01	5.88279659E-02
4.35440000E-01	2.10000000E-01	6.07061718E-02
4.35940000E-01	1.86756000E-01	6.09129234E-02
4.36450000E-01	1.26739000E-01	6.07342549E-02
4.36960000E-01	2.31458000E-01	6.12836711E-02
4.37460000E-01	8.70030000E-02	6.25999889E-02
4.37970000E-01	7.87220000E-02	6.24549292E-02
4.38480000E-01	1.14594000E-01	6.26079636E-02
4.38980000E-01	9.03120000E-02	6.34535482E-02
4.39490000E-01	1.57914000E-01	6.51628593E-02
4.39990000E-01	1.52294000E-01	6.37681269E-02
