## Supplementary material for "Disordered proteins interact with the chemical environment to tune their protective function during drying": File S1: 10S Fit - 4.csv

q**2_data	ln(I(q))_data	error_data	q**2_fit	ln(I(q))_fit	normalized_residual
0.00012996	5.751479956351229	0.16416634594339347	0.00034224999999999994	2.0674141756644646	-0.03135611558704455
0.0001418481	5.364048640136006	0.19096170640983617	0.000361	2.055921472643827	-0.10963277058705229
0.00015425640000000002	4.969783889421304	0.23496321575846346	0.0003806401	2.0438831880253936	-0.6535753303183331
0.00016692639999999997	4.5605040727185155	0.2691149981241047	0.00040080039999999996	2.0315260498543553	0.49597467786312727
0.00018036489999999998	4.023221244373626	0.3189063646916289	0.0004210704	2.0191016717088446	-0.7056421978089688
0.00019432359999999998	3.6517060557807173	0.38384244289142894	0.0004422609	2.0061130784630405	0.4198383319716303
0.0002085136	3.18872131322704	0.39373229931167364	0.0004639716	1.9928056316646319	0.1324655750899761
0.0002235025	2.8461186523593924	0.37029947658681833	0.0004857616	1.9794495783942478	-0.2731170751690646
0.00023901159999999998	2.623201719730198	0.33271617266236336	0.0005085025	1.9655106765210735	0.6823053076878811
0.00025472159999999995	2.4718458949108864	0.2818815741593628	0.0005317636000000001	1.9512529210952942	0.02096177691224868
0.00027126089999999993	2.3125988871799086	0.2489976170819258	0.0005550736000000001	1.9369651927000375	0.09087820854486149
0.0002883204	2.2260668338155165	0.2190340060194141	0.0005793649	1.9220759821994924	-0.35418038136983643
0.00030555039999999995	2.1989077156194914	0.18012738430295364	0.0006041764	1.9068679181463428	-0.0647221112167752
0.00032364009999999996	2.1148493458873943	0.13097466234782681
0.00034224999999999994	2.0641070673044473	0.10546932546019044
0.000361	2.046073985334301	0.08982247969102021
0.0003806401	1.9972049291560459	0.07141986042620738
0.00040080039999999996	2.0611952102267965	0.05981990955721531
0.0004210704	1.9805761370465174	0.05459641555160629
0.0004422609	2.024285797627985	0.04328504040972687
0.0004639716	1.9980893937301272	0.03988781282915468
0.0004857616	1.9689291668448956	0.03851978695524586
0.0005085025	1.9875595040756018	0.03231519278260472
0.0005317636000000001	1.9518960548635396	0.030681261943471674
0.0005550736000000001	1.939516467249367	0.028073556798493025
0.0005793649	1.9124790778193559	0.02709609251370525
0.0006041764	1.9052509389040115	0.02498341311697173
0.0006295081	1.8870972244097515	0.023895116831626765
0.0006548481000000001	1.8624415798135856	0.023782918856298064
0.0006812100000000001	1.8779639235208934	0.02175528743496925
