## Supplementary material for "Disordered proteins interact with the chemical environment to tune their protective function during drying": File S1: 10T - 4.csv

Q	I(Q)	Error
1.14000000E-02	6.08334590E+00	6.48667657E+00
1.19100000E-02	5.30233077E+00	5.81043147E+00
1.24200000E-02	4.82552026E+00	4.60756214E+00
1.29200000E-02	4.09034154E+00	2.52080427E+00
1.34300000E-02	3.89668923E+00	2.09578661E+00
1.39400000E-02	3.85371949E+00	1.59575252E+00
1.44400000E-02	3.76270821E+00	1.09320264E+00
1.49500000E-02	3.76855641E+00	9.84916808E-01
1.54600000E-02	3.70528667E+00	7.93267180E-01
1.59600000E-02	3.68782231E+00	5.87365116E-01
1.64700000E-02	3.49294051E+00	4.58102720E-01
1.69800000E-02	3.55082462E+00	4.01093111E-01
1.74800000E-02	3.58341282E+00	3.35337660E-01
1.79900000E-02	3.29021718E+00	2.57471548E-01
1.85000000E-02	3.23316692E+00	2.15106509E-01
1.90000000E-02	3.27822282E+00	1.89418653E-01
1.95100000E-02	3.25050051E+00	1.59838464E-01
2.00200000E-02	3.29905872E+00	1.37298916E-01
2.05200000E-02	3.14461564E+00	1.14139645E-01
2.10300000E-02	3.11702872E+00	1.03590521E-01
2.15400000E-02	3.05838846E+00	8.29486166E-02
2.20400000E-02	3.08264667E+00	7.43961206E-02
2.25500000E-02	2.99411949E+00	6.86364785E-02
2.30600000E-02	2.91995308E+00	5.98560293E-02
2.35600000E-02	2.90727051E+00	5.53404159E-02
2.40700000E-02	2.88111615E+00	5.00153341E-02
2.45800000E-02	2.84291821E+00	4.78682351E-02
2.50900000E-02	2.76074282E+00	4.45662215E-02
2.55900000E-02	2.76014231E+00	4.03689153E-02
2.61000000E-02	2.77397538E+00	3.88455353E-02
2.66100000E-02	2.67526436E+00	3.69943380E-02
2.71100000E-02	2.65824282E+00	3.46279596E-02
2.76200000E-02	2.57397949E+00	3.35303607E-02
2.81300000E-02	2.56261103E+00	3.24661350E-02
2.86300000E-02	2.51368333E+00	3.12113199E-02
2.91400000E-02	2.50590872E+00	3.14400685E-02
2.96500000E-02	2.48233974E+00	3.09149988E-02
3.01500000E-02	2.41378872E+00	2.97065783E-02
3.06600000E-02	2.38378974E+00	2.99658526E-02
3.11700000E-02	2.36950359E+00	2.86024383E-02
3.16700000E-02	2.27917410E+00	2.88910346E-02
3.21800000E-02	2.25670487E+00	2.88618264E-02
3.26900000E-02	2.24562179E+00	2.82002647E-02
3.31900000E-02	2.23824974E+00	2.77937697E-02
3.37000000E-02	2.15396949E+00	2.70630836E-02
3.42100000E-02	2.15347308E+00	2.68533205E-02
3.47100000E-02	2.08658333E+00	2.67457230E-02
3.52200000E-02	2.11688821E+00	2.64866306E-02
3.57300000E-02	2.02776513E+00	2.58694855E-02
3.62300000E-02	2.03729282E+00	2.55851397E-02
3.67400000E-02	1.98777692E+00	2.55048198E-02
3.72500000E-02	1.93906487E+00	2.51919585E-02
3.77500000E-02	1.92741692E+00	2.48462936E-02
3.82600000E-02	1.86375282E+00	2.43855229E-02
3.87700000E-02	1.81964205E+00	2.40581531E-02
3.92700000E-02	1.84749590E+00	2.37588457E-02
3.97800000E-02	1.78115615E+00	2.33187342E-02
4.02900000E-02	1.75911590E+00	2.31366107E-02
4.08000000E-02	1.73296641E+00	2.29524887E-02
4.13000000E-02	1.69916205E+00	2.27296391E-02
4.18100000E-02	1.67766872E+00	2.28412605E-02
4.23200000E-02	1.67103718E+00	2.23522337E-02
4.28200000E-02	1.64853949E+00	2.24016310E-02
4.33300000E-02	1.63761436E+00	2.19220676E-02
4.38400000E-02	1.61300821E+00	2.19421193E-02
4.43400000E-02	1.57593385E+00	2.16731790E-02
4.48500000E-02	1.53109513E+00	2.13312846E-02
4.53600000E-02	1.50519513E+00	2.12867040E-02
4.58600000E-02	1.46263538E+00	2.06966288E-02
4.63700000E-02	1.45035436E+00	2.08983205E-02
4.68800000E-02	1.44403179E+00	2.07184994E-02
4.73800000E-02	1.43620821E+00	2.05081587E-02
4.78900000E-02	1.39467744E+00	2.03408450E-02
4.84000000E-02	1.40815308E+00	1.98667859E-02
4.89000000E-02	1.34169051E+00	2.00588520E-02
4.94100000E-02	1.33637410E+00	2.00556127E-02
4.99200000E-02	1.30734154E+00	1.93525323E-02
5.04200000E-02	1.30105923E+00	1.90729458E-02
5.09300000E-02	1.26588103E+00	1.90635690E-02
5.14400000E-02	1.25240744E+00	1.89666382E-02
5.19400000E-02	1.22963103E+00	1.86103111E-02
5.24500000E-02	1.21131821E+00	1.86099704E-02
5.29600000E-02	1.21647154E+00	1.83209316E-02
5.34600000E-02	1.16301000E+00	1.83189467E-02
5.39700000E-02	1.15294897E+00	1.82348885E-02
5.44800000E-02	1.13857205E+00	1.80868103E-02
5.49800000E-02	1.14703385E+00	1.80437463E-02
5.54900000E-02	1.13251872E+00	1.76713214E-02
5.60000000E-02	1.11530000E+00	1.79332595E-02
5.65000000E-02	1.06411205E+00	1.76794624E-02
5.70100000E-02	1.06489231E+00	1.73712897E-02
5.75200000E-02	1.05716026E+00	1.74781912E-02
5.80300000E-02	1.02180667E+00	1.72583360E-02
5.85300000E-02	1.03590077E+00	1.71305055E-02
5.90400000E-02	1.00387359E+00	1.72063125E-02
5.95500000E-02	9.81777949E-01	1.69076261E-02
6.00500000E-02	9.62141282E-01	1.67188283E-02
6.05600000E-02	9.57537179E-01	1.68170904E-02
6.10700000E-02	9.35152564E-01	1.67338613E-02
6.15700000E-02	9.44007949E-01	1.65789567E-02
6.20800000E-02	9.05054615E-01	1.63755836E-02
6.25900000E-02	8.84821282E-01	1.62434451E-02
6.30900000E-02	9.05018718E-01	1.62958834E-02
6.36000000E-02	8.90456667E-01	1.61852071E-02
6.41100000E-02	8.53204359E-01	1.60180849E-02
6.46100000E-02	8.84712308E-01	1.60217765E-02
6.51200000E-02	8.28804359E-01	1.57117087E-02
6.56300000E-02	8.37386667E-01	1.56613604E-02
6.61300000E-02	8.16356923E-01	1.57377236E-02
6.66400000E-02	7.94736923E-01	1.56393142E-02
6.71500000E-02	7.97342564E-01	1.54995399E-02
6.76500000E-02	7.88724872E-01	1.52638072E-02
6.81600000E-02	7.95260769E-01	1.53470853E-02
6.86700000E-02	7.75667436E-01	1.51799484E-02
6.91700000E-02	7.67050000E-01	1.51645489E-02
6.96800000E-02	7.49440513E-01	1.51514737E-02
7.01900000E-02	7.42172051E-01	1.48274744E-02
7.06900000E-02	7.13236410E-01	1.48558918E-02
7.12000000E-02	7.27142821E-01	1.49369011E-02
7.17100000E-02	7.24368205E-01	1.47079696E-02
7.22100000E-02	7.12775641E-01	1.46453635E-02
7.27200000E-02	7.10909487E-01	1.44487874E-02
7.32300000E-02	6.87814615E-01	1.46653041E-02
7.37300000E-02	6.73446154E-01	1.43450347E-02
7.42400000E-02	6.73354359E-01	1.43291957E-02
7.47500000E-02	6.50474103E-01	1.42313579E-02
7.52600000E-02	6.59469487E-01	1.42474041E-02
7.57600000E-02	6.52202821E-01	1.41728266E-02
7.62700000E-02	6.34976154E-01	1.41104963E-02
7.67800000E-02	6.07133590E-01	1.40111194E-02
7.72800000E-02	6.18168205E-01	1.36912352E-02
7.77900000E-02	6.10562308E-01	1.37281440E-02
7.83000000E-02	6.11314615E-01	1.36398107E-02
7.88000000E-02	5.91816923E-01	1.36606612E-02
7.93100000E-02	6.04253846E-01	1.35087017E-02
7.98200000E-02	5.81824615E-01	1.33944882E-02
8.03200000E-02	5.93785385E-01	1.36842413E-02
8.08300000E-02	5.77721795E-01	1.37287384E-02
8.13400000E-02	5.81969744E-01	1.37306769E-02
8.18400000E-02	5.64504615E-01	1.37853585E-02
8.23500000E-02	5.65629487E-01	1.36161184E-02
8.28600000E-02	5.68152821E-01	1.37737649E-02
8.33600000E-02	5.47810000E-01	1.38288873E-02
8.38700000E-02	5.41061538E-01	1.38434619E-02
8.43800000E-02	5.35057179E-01	1.36653486E-02
8.48800000E-02	5.21199487E-01	1.37029780E-02
8.53900000E-02	5.19447692E-01	1.37193654E-02
8.59000000E-02	5.19998205E-01	1.37466822E-02
8.64000000E-02	5.12842821E-01	1.37329433E-02
8.69100000E-02	5.00249487E-01	1.35899345E-02
8.74200000E-02	4.79200000E-01	1.36049996E-02
8.79200000E-02	4.89238718E-01	1.35270492E-02
8.84300000E-02	4.77669487E-01	1.36689108E-02
8.89400000E-02	4.91103077E-01	1.36730013E-02
8.94400000E-02	4.89323846E-01	1.34515106E-02
8.99500000E-02	4.87128462E-01	1.38014613E-02
9.04600000E-02	4.40432051E-01	1.39773033E-02
9.09600000E-02	4.55684103E-01	1.39247576E-02
9.14700000E-02	4.64407949E-01	1.39365249E-02
9.19800000E-02	4.56760513E-01	1.38726063E-02
9.24800000E-02	4.74060256E-01	1.36647326E-02
9.29900000E-02	4.52704615E-01	1.36826233E-02
9.35000000E-02	4.39817692E-01	1.34031861E-02
9.40100000E-02	4.32312308E-01	1.34711905E-02
9.45100000E-02	4.48108462E-01	1.34124325E-02
9.50200000E-02	4.32595385E-01	1.33644688E-02
9.55300000E-02	4.33758974E-01	1.33235512E-02
9.60300000E-02	4.30754103E-01	1.33311668E-02
9.65400000E-02	4.13452821E-01	1.31500201E-02
9.70500000E-02	4.01332821E-01	1.32239227E-02
9.75500000E-02	4.04514615E-01	1.31857203E-02
9.80600000E-02	4.23069487E-01	1.31290550E-02
9.85700000E-02	3.90532821E-01	2.69344264E-01
9.90700000E-02	3.83554615E-01	1.30437390E-02
9.95800000E-02	3.81146154E-01	1.30184476E-02
1.00090000E-01	3.80646410E-01	1.30229354E-02
1.00590000E-01	3.79900769E-01	1.29245619E-02
1.01100000E-01	3.89635385E-01	1.27878868E-02
1.01610000E-01	3.90617949E-01	1.24831405E-02
1.02110000E-01	3.70537179E-01	1.24286150E-02
1.02620000E-01	3.71288462E-01	1.23502377E-02
1.03130000E-01	3.60770513E-01	1.24255868E-02
1.03630000E-01	3.53832821E-01	1.25046015E-02
1.04140000E-01	3.65828205E-01	1.25097158E-02
1.04650000E-01	3.46168205E-01	1.26740611E-02
1.05150000E-01	3.48652308E-01	1.26299829E-02
1.05660000E-01	3.51505385E-01	1.24978469E-02
1.06170000E-01	3.45552308E-01	1.22873958E-02
1.06670000E-01	3.45445385E-01	1.21756644E-02
1.07180000E-01	3.41368462E-01	1.21442161E-02
1.07690000E-01	3.30970000E-01	1.19627178E-02
1.08190000E-01	3.34153077E-01	1.19773349E-02
1.08700000E-01	3.30098462E-01	1.17405615E-02
1.09210000E-01	3.25051795E-01	1.17125616E-02
1.09710000E-01	3.26830769E-01	1.17799427E-02
1.10220000E-01	3.24484872E-01	1.16847133E-02
1.10730000E-01	3.06919744E-01	1.16350449E-02
1.11230000E-01	3.09982308E-01	1.15264675E-02
1.11740000E-01	3.13413846E-01	1.14903355E-02
1.12250000E-01	3.03153590E-01	1.15041551E-02
1.12750000E-01	3.15365641E-01	1.14294785E-02
1.13260000E-01	3.19837436E-01	1.14051748E-02
1.13770000E-01	2.91165641E-01	1.12233245E-02
1.14280000E-01	3.09054615E-01	1.12405610E-02
1.14780000E-01	3.02544872E-01	1.11967322E-02
1.15290000E-01	3.08894615E-01	1.10534335E-02
1.15800000E-01	2.89058718E-01	1.10334167E-02
1.16300000E-01	2.84238718E-01	1.09557470E-02
1.16810000E-01	2.91076667E-01	1.09592820E-02
1.17320000E-01	2.73557179E-01	1.08991034E-02
1.17820000E-01	2.82780256E-01	1.08552864E-02
1.18330000E-01	2.75459744E-01	1.07701648E-02
1.18840000E-01	2.68507692E-01	1.08015745E-02
1.19340000E-01	2.80656410E-01	1.07090808E-02
1.19850000E-01	2.87773846E-01	1.07061353E-02
1.20360000E-01	2.73931282E-01	1.06475280E-02
1.20860000E-01	2.75728462E-01	1.05460462E-02
1.21370000E-01	2.73231538E-01	1.05473569E-02
1.21880000E-01	2.71874359E-01	1.05529143E-02
1.22380000E-01	2.66301026E-01	1.04615601E-02
1.22890000E-01	2.64918718E-01	1.04280372E-02
1.23400000E-01	2.69177436E-01	1.03903056E-02
1.23900000E-01	2.55225641E-01	1.04120369E-02
1.24410000E-01	2.63503077E-01	1.03684567E-02
1.24920000E-01	2.57852051E-01	1.02721979E-02
1.25420000E-01	2.64978974E-01	1.02203125E-02
1.25930000E-01	2.36574872E-01	1.01511176E-02
1.26440000E-01	2.48894615E-01	1.02044362E-02
1.26940000E-01	2.55253846E-01	1.01751277E-02
1.27450000E-01	2.57248974E-01	1.00704975E-02
1.27960000E-01	2.28794103E-01	9.96533182E-03
1.28460000E-01	2.30501795E-01	9.89894161E-03
1.28970000E-01	2.37584872E-01	9.92163945E-03
1.29480000E-01	2.35901282E-01	9.93177717E-03
1.29980000E-01	2.33030000E-01	9.85377432E-03
1.30490000E-01	2.34611026E-01	9.80197223E-03
1.31000000E-01	2.38089487E-01	9.77680848E-03
1.31500000E-01	2.20261795E-01	9.68969991E-03
1.32010000E-01	2.36057949E-01	9.61339765E-03
1.32520000E-01	2.31757692E-01	9.65143107E-03
1.33020000E-01	2.23706923E-01	9.61748023E-03
1.33530000E-01	2.29968718E-01	9.55880775E-03
1.34040000E-01	2.24031538E-01	9.58052242E-03
1.34540000E-01	2.20535641E-01	9.52191431E-03
1.35050000E-01	2.18072051E-01	9.55086633E-03
1.35560000E-01	2.24657179E-01	9.43943597E-03
1.36060000E-01	2.07917692E-01	9.47860200E-03
1.36570000E-01	2.18728205E-01	9.46180286E-03
1.37080000E-01	2.13745385E-01	9.45437571E-03
1.37580000E-01	2.06172051E-01	9.38169231E-03
1.38090000E-01	2.19026154E-01	9.39140294E-03
1.38600000E-01	2.06785385E-01	9.31614221E-03
1.39110000E-01	2.07211026E-01	9.26636565E-03
1.39610000E-01	2.14868462E-01	9.25822990E-03
1.40120000E-01	1.99125385E-01	9.23000454E-03
1.40630000E-01	2.07901795E-01	9.16763184E-03
1.41130000E-01	2.09551026E-01	9.24152363E-03
1.41640000E-01	1.93420513E-01	9.20154056E-03
1.42150000E-01	2.04898718E-01	9.12649353E-03
1.42650000E-01	1.88779487E-01	9.10516223E-03
1.43160000E-01	1.90332051E-01	9.08591549E-03
1.43670000E-01	2.04390256E-01	9.12703781E-03
1.44170000E-01	1.90203590E-01	9.02806070E-03
1.44680000E-01	2.00633590E-01	9.03943700E-03
1.45190000E-01	1.99679744E-01	9.00341544E-03
1.45690000E-01	1.88272308E-01	8.93602936E-03
1.46200000E-01	1.88338718E-01	9.02247603E-03
1.46710000E-01	1.82015641E-01	9.00772865E-03
1.47210000E-01	1.85140000E-01	8.96860604E-03
1.47720000E-01	1.79323077E-01	8.90200606E-03
1.48230000E-01	1.85716410E-01	8.93502565E-03
1.48730000E-01	1.92030769E-01	8.87039241E-03
1.49240000E-01	1.80967692E-01	8.82386478E-03
1.49750000E-01	1.75383590E-01	8.82671990E-03
1.50250000E-01	1.83129487E-01	8.81758044E-03
1.50760000E-01	1.70631026E-01	8.83657710E-03
1.51270000E-01	1.86758974E-01	8.77398631E-03
1.51770000E-01	1.66632308E-01	8.74026383E-03
1.52280000E-01	1.72668718E-01	8.71035114E-03
1.52790000E-01	1.79484103E-01	8.69735654E-03
1.53290000E-01	1.65128462E-01	8.68949969E-03
1.53800000E-01	1.73536667E-01	8.70975825E-03
1.54310000E-01	1.65246154E-01	8.64539205E-03
1.54810000E-01	1.73543077E-01	8.59945204E-03
1.55320000E-01	1.67197692E-01	8.67415489E-03
1.55830000E-01	1.66672051E-01	8.54133402E-03
1.56330000E-01	1.71145128E-01	8.52204169E-03
1.56840000E-01	1.65755385E-01	8.47296011E-03
1.57350000E-01	1.62187692E-01	8.44099477E-03
1.57850000E-01	1.62121026E-01	8.43743675E-03
1.58360000E-01	1.61425641E-01	8.48271398E-03
1.58870000E-01	1.58952564E-01	8.41056864E-03
1.59370000E-01	1.56913846E-01	8.41411822E-03
1.59880000E-01	1.61344359E-01	8.35003573E-03
1.60390000E-01	1.52500513E-01	8.38412576E-03
1.60890000E-01	1.59827436E-01	8.40556801E-03
1.61400000E-01	1.47704615E-01	8.33734182E-03
1.61910000E-01	1.58107179E-01	8.30586786E-03
1.62410000E-01	1.49078974E-01	8.35581189E-03
1.62920000E-01	1.54239231E-01	8.29784539E-03
1.63430000E-01	1.47114872E-01	8.27481006E-03
1.63930000E-01	1.47765897E-01	8.30279652E-03
1.64440000E-01	1.49446667E-01	8.22685789E-03
1.64950000E-01	1.47866923E-01	8.22841711E-03
1.65450000E-01	1.46080769E-01	8.25105345E-03
1.65960000E-01	1.33931795E-01	8.20260941E-03
1.66470000E-01	1.39262821E-01	8.20677127E-03
1.66970000E-01	1.40391282E-01	8.13585162E-03
1.67480000E-01	1.37849231E-01	8.16166146E-03
1.67990000E-01	1.56636410E-01	8.14767353E-03
1.68490000E-01	1.39085897E-01	8.05194066E-03
1.69000000E-01	1.50367179E-01	8.15954164E-03
1.69510000E-01	1.43310256E-01	8.18145344E-03
1.70010000E-01	1.36917179E-01	8.21866461E-03
1.70520000E-01	1.39694872E-01	8.24477541E-03
1.71030000E-01	1.40747949E-01	8.33775937E-03
1.71530000E-01	1.28831795E-01	8.26075706E-03
1.72040000E-01	1.40513590E-01	8.28255638E-03
1.72550000E-01	1.33527436E-01	8.32999717E-03
1.73050000E-01	1.37288974E-01	8.31110057E-03
1.73560000E-01	1.37675641E-01	8.33623051E-03
1.74070000E-01	1.24957179E-01	8.27849761E-03
1.74570000E-01	1.26374359E-01	8.34505852E-03
1.75080000E-01	1.30266667E-01	8.33892087E-03
1.75590000E-01	1.40197436E-01	8.31386958E-03
1.76100000E-01	1.24836667E-01	8.39439008E-03
1.76600000E-01	1.25167436E-01	8.30209179E-03
1.77110000E-01	1.32586667E-01	8.30234905E-03
1.77620000E-01	1.36265641E-01	8.34845027E-03
1.78120000E-01	1.31492564E-01	8.36334654E-03
1.78630000E-01	1.32146410E-01	8.31606973E-03
1.79140000E-01	1.23790769E-01	8.28135760E-03
1.79640000E-01	1.25407949E-01	8.30755687E-03
1.80150000E-01	1.19104103E-01	8.39602288E-03
1.80660000E-01	1.30888462E-01	8.46450724E-03
1.81160000E-01	1.31153590E-01	8.45475933E-03
1.81670000E-01	1.20081026E-01	8.50464035E-03
1.82180000E-01	1.20656923E-01	8.42845344E-03
1.82680000E-01	1.27517436E-01	8.52260853E-03
1.83190000E-01	1.29142564E-01	8.52419063E-03
1.83700000E-01	1.22043077E-01	8.57217514E-03
1.84200000E-01	1.19638205E-01	8.57354682E-03
1.84710000E-01	1.06010513E-01	8.67559040E-03
1.85220000E-01	1.31758462E-01	8.65260097E-03
1.85720000E-01	1.15074359E-01	8.67439778E-03
1.86230000E-01	1.12624103E-01	8.66314431E-03
1.86740000E-01	1.20527949E-01	8.74177276E-03
1.87240000E-01	1.21043846E-01	8.74274448E-03
1.87750000E-01	1.30338974E-01	8.76251397E-03
1.88260000E-01	1.14431795E-01	8.80104048E-03
1.88760000E-01	1.06858718E-01	8.76785643E-03
1.89270000E-01	1.13056923E-01	8.77379335E-03
1.89780000E-01	1.31170769E-01	8.84036626E-03
1.90280000E-01	1.04852051E-01	8.84164789E-03
1.90790000E-01	1.04126923E-01	8.77787825E-03
1.91300000E-01	1.07919744E-01	8.86059876E-03
1.91800000E-01	9.91702564E-02	8.87410988E-03
1.92310000E-01	1.08876154E-01	8.84661527E-03
1.92820000E-01	1.12316154E-01	8.91005032E-03
1.93320000E-01	1.18052821E-01	8.88869601E-03
1.93830000E-01	1.15072564E-01	8.89499438E-03
1.94340000E-01	1.12602564E-01	8.95759026E-03
1.94840000E-01	1.12983846E-01	8.94249231E-03
1.95350000E-01	1.16992051E-01	8.90725914E-03
1.95860000E-01	1.07228205E-01	8.96555602E-03
1.96360000E-01	9.57623077E-02	8.94804426E-03
1.96870000E-01	1.08687436E-01	8.99673464E-03
1.97380000E-01	1.06606154E-01	8.99846548E-03
1.97880000E-01	1.13457436E-01	8.92921440E-03
1.98390000E-01	9.96941026E-02	8.97665045E-03
1.98900000E-01	1.02508205E-01	8.94877503E-03
1.99400000E-01	1.07408974E-01	9.01531171E-03
1.99910000E-01	1.01622564E-01	8.98790358E-03
2.00420000E-01	1.05596667E-01	8.96077419E-03
2.00920000E-01	9.73679487E-02	9.00307716E-03
2.01430000E-01	1.08520769E-01	8.99221400E-03
2.01940000E-01	1.09319744E-01	8.99466613E-03
2.02440000E-01	9.96017949E-02	9.05153778E-03
2.02950000E-01	1.03668205E-01	9.04401189E-03
2.03460000E-01	1.05388718E-01	9.03891796E-03
2.03960000E-01	9.88656410E-02	9.01706260E-03
2.04470000E-01	1.13938205E-01	9.08352644E-03
2.04980000E-01	1.05207436E-01	9.04824499E-03
2.05480000E-01	9.77025641E-02	9.04297531E-03
2.05990000E-01	9.23420513E-02	9.07338211E-03
2.06500000E-01	9.26205128E-02	9.05176120E-03
2.07000000E-01	1.10475128E-01	9.04597008E-03
2.07510000E-01	1.00897179E-01	8.97795485E-03
2.08020000E-01	9.34333333E-02	8.96135086E-03
2.08520000E-01	9.72156410E-02	8.90860057E-03
2.09030000E-01	1.04753333E-01	8.95069956E-03
2.09540000E-01	1.09997436E-01	9.01318853E-03
2.10040000E-01	9.71482051E-02	8.92974083E-03
2.10550000E-01	9.20371795E-02	8.96706199E-03
2.11060000E-01	9.09138462E-02	9.00588085E-03
2.11560000E-01	8.75576923E-02	9.02817212E-03
2.12070000E-01	8.99558974E-02	8.96437956E-03
2.12580000E-01	9.27623077E-02	8.93531251E-03
2.13080000E-01	8.82910256E-02	8.95782956E-03
2.13590000E-01	8.37517949E-02	8.99402142E-03
2.14100000E-01	8.84512821E-02	8.96809438E-03
2.14600000E-01	8.77707692E-02	8.95290217E-03
2.15110000E-01	8.50884615E-02	8.93572542E-03
2.15620000E-01	9.61346154E-02	8.94710848E-03
2.16120000E-01	8.46430769E-02	8.87475000E-03
2.16630000E-01	8.37505128E-02	8.95513495E-03
2.17140000E-01	8.50482051E-02	8.88975001E-03
2.17640000E-01	8.04802564E-02	8.85515757E-03
2.18150000E-01	8.92620513E-02	8.85857677E-03
2.18660000E-01	7.58974359E-02	8.85805986E-03
2.19160000E-01	8.52435897E-02	8.88928996E-03
2.19670000E-01	8.87628205E-02	8.82680283E-03
2.20180000E-01	8.73820513E-02	8.76371545E-03
2.20680000E-01	9.65579487E-02	8.81840047E-03
2.21190000E-01	7.64466667E-02	8.80410742E-03
2.21700000E-01	8.61015385E-02	8.79785766E-03
2.22200000E-01	8.02069231E-02	8.74257066E-03
2.22710000E-01	8.96353846E-02	8.72648212E-03
2.23220000E-01	8.95615385E-02	8.69762414E-03
2.23720000E-01	7.64256410E-02	8.75077495E-03
2.24230000E-01	8.75617949E-02	8.66567155E-03
2.24740000E-01	7.96189744E-02	8.61540071E-03
2.25240000E-01	7.70410256E-02	8.63277107E-03
2.25750000E-01	7.95746154E-02	8.65053790E-03
2.26260000E-01	8.88846154E-02	8.57431852E-03
2.26760000E-01	8.33887179E-02	8.58450600E-03
2.27270000E-01	8.10653846E-02	8.49233458E-03
2.27780000E-01	7.29597436E-02	8.51887279E-03
2.28280000E-01	8.86512821E-02	8.46114629E-03
2.28790000E-01	7.65479487E-02	8.45714520E-03
2.29300000E-01	7.73179487E-02	8.46161269E-03
2.29800000E-01	7.83707692E-02	8.47908738E-03
2.30310000E-01	7.75248718E-02	8.42672265E-03
2.30820000E-01	7.15923077E-02	8.42302078E-03
2.31320000E-01	8.01728205E-02	8.36468171E-03
2.31830000E-01	7.97556410E-02	8.33380087E-03
2.32340000E-01	7.76194872E-02	8.28910752E-03
2.32840000E-01	7.72174359E-02	8.24497020E-03
2.33350000E-01	7.58164103E-02	8.20852543E-03
2.33860000E-01	7.68394872E-02	8.18679961E-03
2.34360000E-01	8.53884615E-02	8.18737698E-03
2.34870000E-01	7.69410256E-02	8.17546508E-03
2.35380000E-01	7.58364103E-02	8.14207896E-03
2.35880000E-01	6.99407692E-02	8.15746562E-03
2.36390000E-01	7.41448718E-02	8.12429629E-03
2.36900000E-01	7.77589744E-02	8.04121062E-03
2.37400000E-01	7.01494872E-02	8.10687966E-03
2.37910000E-01	7.34020513E-02	8.08874182E-03
2.38420000E-01	8.05441026E-02	8.08996019E-03
2.38920000E-01	7.41525641E-02	8.01227804E-03
2.39430000E-01	6.31794872E-02	8.04015539E-03
2.39940000E-01	7.20443590E-02	8.06016487E-03
2.40440000E-01	7.32379487E-02	8.01443056E-03
2.40950000E-01	7.29541026E-02	7.98493434E-03
2.41450000E-01	7.52679487E-02	7.98467311E-03
2.41960000E-01	7.39271795E-02	7.89982131E-03
2.42470000E-01	7.40112821E-02	7.90247362E-03
2.42970000E-01	7.14797436E-02	7.92786234E-03
2.43480000E-01	6.76287179E-02	7.95597848E-03
2.43990000E-01	6.25638462E-02	7.85484158E-03
2.44490000E-01	6.61028205E-02	7.86614708E-03
2.45000000E-01	8.41017949E-02	7.84098970E-03
2.45510000E-01	7.01264103E-02	7.83692657E-03
2.46010000E-01	7.71233333E-02	7.82356007E-03
2.46520000E-01	6.14371795E-02	7.82665831E-03
2.47030000E-01	6.68012821E-02	7.86276719E-03
2.47530000E-01	6.09912821E-02	7.74246121E-03
2.48040000E-01	6.55607692E-02	7.79395665E-03
2.48550000E-01	7.15366667E-02	7.73349752E-03
2.49050000E-01	6.94656410E-02	7.71905329E-03
2.49560000E-01	6.80558974E-02	7.76043743E-03
2.50070000E-01	6.76692308E-02	7.72336821E-03
2.50570000E-01	6.23715385E-02	7.72185365E-03
2.51080000E-01	6.81715385E-02	7.63839191E-03
2.51590000E-01	7.00851282E-02	7.67205673E-03
2.52090000E-01	6.65502564E-02	7.65322100E-03
2.52600000E-01	7.17984615E-02	7.61470947E-03
2.53110000E-01	6.57635897E-02	7.58836978E-03
2.53610000E-01	6.05110256E-02	7.58846137E-03
2.54120000E-01	7.34748718E-02	7.56229161E-03
2.54630000E-01	6.72843590E-02	7.54091496E-03
2.55130000E-01	6.61489744E-02	7.57680308E-03
2.55640000E-01	6.60576923E-02	7.55213716E-03
2.56150000E-01	6.70748718E-02	7.48887634E-03
2.56650000E-01	6.36256410E-02	7.51392233E-03
2.57160000E-01	5.52769231E-02	7.49312623E-03
2.57670000E-01	6.35205128E-02	7.44540472E-03
2.58170000E-01	5.44217949E-02	7.40061820E-03
2.58680000E-01	7.27956410E-02	7.34825925E-03
2.59190000E-01	6.87125641E-02	7.37589777E-03
2.59690000E-01	5.94943590E-02	7.33592913E-03
2.60200000E-01	6.60671795E-02	7.35573180E-03
2.60710000E-01	6.10041026E-02	7.31502476E-03
2.61210000E-01	5.61317949E-02	7.34007440E-03
2.61720000E-01	5.82458974E-02	7.33840916E-03
2.62230000E-01	6.11400000E-02	7.31555572E-03
2.62730000E-01	5.88371795E-02	7.30256152E-03
2.63240000E-01	5.73876923E-02	7.27211028E-03
2.63750000E-01	6.73523077E-02	7.26933591E-03
2.64250000E-01	5.57528205E-02	7.30026202E-03
2.64760000E-01	4.89451282E-02	7.27343273E-03
2.65270000E-01	6.76697436E-02	7.24074954E-03
2.65770000E-01	5.18010256E-02	7.19844650E-03
2.66280000E-01	5.60669231E-02	7.24138809E-03
2.66790000E-01	5.98241026E-02	7.19472613E-03
2.67290000E-01	5.75343590E-02	7.19428855E-03
2.67800000E-01	6.57187179E-02	7.19296558E-03
2.68310000E-01	5.80617949E-02	7.16319686E-03
2.68810000E-01	5.98269231E-02	7.17875728E-03
2.69320000E-01	5.91294872E-02	7.16129388E-03
2.69830000E-01	5.93251282E-02	7.15882401E-03
2.70330000E-01	5.09992308E-02	7.14713205E-03
2.70840000E-01	5.12169231E-02	7.12865143E-03
2.71340000E-01	5.79861538E-02	7.12667955E-03
2.71850000E-01	4.64087179E-02	7.10851856E-03
2.72360000E-01	5.36330769E-02	7.05998187E-03
2.72860000E-01	5.75000000E-02	7.07735002E-03
2.73370000E-01	4.47494872E-02	7.11843184E-03
2.73880000E-01	6.13410256E-02	7.07240560E-03
2.74380000E-01	4.75817949E-02	7.04435766E-03
2.74890000E-01	5.48243590E-02	7.04007162E-03
2.75400000E-01	5.02910256E-02	7.03779597E-03
2.75900000E-01	5.18315385E-02	7.02950648E-03
2.76410000E-01	5.50771795E-02	7.02840169E-03
2.76920000E-01	4.92264103E-02	7.01861584E-03
2.77420000E-01	5.96064103E-02	6.98657237E-03
2.77930000E-01	5.92766667E-02	7.00411687E-03
2.78440000E-01	5.85571795E-02	7.00854731E-03
2.78940000E-01	6.11951282E-02	6.97880647E-03
2.79450000E-01	5.51125641E-02	6.96175449E-03
2.79960000E-01	5.87905128E-02	7.01628027E-03
2.80460000E-01	3.79946154E-02	6.96839116E-03
2.80970000E-01	5.82602564E-02	6.94793779E-03
2.81480000E-01	5.39689744E-02	6.96083215E-03
2.81980000E-01	5.98984615E-02	6.93763017E-03
2.82490000E-01	5.62735897E-02	6.94688394E-03
2.83000000E-01	5.78348718E-02	6.92647089E-03
2.83500000E-01	5.71879487E-02	6.91943060E-03
2.84010000E-01	4.78448718E-02	6.86702745E-03
2.84520000E-01	5.00658974E-02	6.83238982E-03
2.85020000E-01	5.51717949E-02	6.83814172E-03
2.85530000E-01	4.93535897E-02	6.86642397E-03
2.86040000E-01	5.02397436E-02	6.88261141E-03
2.86540000E-01	5.19869231E-02	6.89816895E-03
2.87050000E-01	4.98179487E-02	6.88329408E-03
2.87560000E-01	4.86464103E-02	6.88866715E-03
2.88060000E-01	4.51856410E-02	6.87834010E-03
2.88570000E-01	5.59248718E-02	6.87488233E-03
2.89080000E-01	5.09638462E-02	6.85518547E-03
2.89580000E-01	4.35671795E-02	6.90215463E-03
2.90090000E-01	5.66669231E-02	6.87604345E-03
2.90590000E-01	5.82905128E-02	6.93039031E-03
2.91100000E-01	4.31089744E-02	6.90970668E-03
2.91610000E-01	4.78664103E-02	6.86826354E-03
2.92110000E-01	4.33410256E-02	6.91587720E-03
2.92620000E-01	4.97664103E-02	6.91639855E-03
2.93130000E-01	4.99369231E-02	6.93694575E-03
2.93630000E-01	4.41212821E-02	6.90375509E-03
2.94140000E-01	4.48841026E-02	6.91071625E-03
2.94650000E-01	4.84676923E-02	6.92336322E-03
2.95150000E-01	4.92610256E-02	6.92706440E-03
2.95660000E-01	5.32761538E-02	6.88975219E-03
2.96170000E-01	5.20202564E-02	6.91910291E-03
2.96670000E-01	4.22735897E-02	6.89113126E-03
2.97180000E-01	4.80812821E-02	6.87979986E-03
2.97690000E-01	4.43212821E-02	6.91523864E-03
2.98190000E-01	3.98202564E-02	6.90638740E-03
2.98700000E-01	5.10953846E-02	6.83235280E-03
2.99210000E-01	5.38969231E-02	6.89591608E-03
2.99710000E-01	4.98028205E-02	6.86016874E-03
3.00220000E-01	4.06984615E-02	6.88728030E-03
3.00730000E-01	5.05807692E-02	6.83870582E-03
3.01230000E-01	5.23256410E-02	6.83609349E-03
3.01740000E-01	4.92371795E-02	6.86772725E-03
3.02250000E-01	5.14079487E-02	6.83857075E-03
3.02750000E-01	4.01456410E-02	6.79547335E-03
3.03260000E-01	5.03289744E-02	6.81463489E-03
3.03770000E-01	5.35505128E-02	6.78946795E-03
3.04270000E-01	5.10479487E-02	6.78890431E-03
3.04780000E-01	4.64041026E-02	6.75832556E-03
3.05290000E-01	3.98015385E-02	6.75436282E-03
3.05790000E-01	4.22687179E-02	6.76732792E-03
3.06300000E-01	3.42435897E-02	6.71345489E-03
3.06800000E-01	4.12448718E-02	6.71849767E-03
3.07310000E-01	4.76669231E-02	6.72552168E-03
3.07820000E-01	4.32328205E-02	6.71158746E-03
3.08320000E-01	4.02764103E-02	6.69025339E-03
3.08830000E-01	3.71664103E-02	6.68264518E-03
3.09340000E-01	4.95756410E-02	6.68135509E-03
3.09840000E-01	5.66500000E-02	6.78939534E-03
3.10350000E-01	4.06435897E-02	6.82305921E-03
3.10860000E-01	4.87917949E-02	6.91944908E-03
3.11360000E-01	3.75617949E-02	6.94941873E-03
3.11870000E-01	4.26312821E-02	6.98896576E-03
3.12380000E-01	4.25702564E-02	7.04249023E-03
3.12880000E-01	4.36107692E-02	7.05154292E-03
3.13390000E-01	3.31402564E-02	7.10393689E-03
3.13900000E-01	5.16451282E-02	7.10853859E-03
3.14400000E-01	4.37758974E-02	7.15666846E-03
3.14910000E-01	4.44179487E-02	7.17016623E-03
3.15420000E-01	3.85120513E-02	7.20991928E-03
3.15920000E-01	4.73674359E-02	7.21590277E-03
3.16430000E-01	5.03782051E-02	7.23717845E-03
3.16940000E-01	3.85835897E-02	7.26730743E-03
3.17440000E-01	4.50953846E-02	7.26217477E-03
3.17950000E-01	2.97671795E-02	7.35393150E-03
3.18450000E-01	3.21917949E-02	7.29041216E-03
3.18960000E-01	4.24430769E-02	7.34103014E-03
3.19470000E-01	3.90841026E-02	7.35399124E-03
3.19970000E-01	3.80630769E-02	7.32201799E-03
3.20480000E-01	4.08312821E-02	7.34921506E-03
3.20990000E-01	3.42243590E-02	7.33088863E-03
3.21490000E-01	4.81517949E-02	7.33761194E-03
3.22000000E-01	3.85925641E-02	7.28993808E-03
3.22510000E-01	3.47343590E-02	7.33128210E-03
3.23010000E-01	4.25900000E-02	7.32854330E-03
3.23520000E-01	4.36017949E-02	7.32594454E-03
3.24030000E-01	3.68512821E-02	7.34956182E-03
3.24530000E-01	4.60725641E-02	7.31744775E-03
3.25040000E-01	3.58658974E-02	7.34375075E-03
3.25550000E-01	3.76192308E-02	7.31326880E-03
3.26050000E-01	4.45474359E-02	7.33557550E-03
3.26560000E-01	4.01238462E-02	7.34172181E-03
3.27070000E-01	4.01723077E-02	7.31589874E-03
3.27570000E-01	4.27705128E-02	7.34726012E-03
3.28080000E-01	3.48753846E-02	7.34849177E-03
3.28590000E-01	4.20484615E-02	7.36875511E-03
3.29090000E-01	4.56212821E-02	7.36528723E-03
3.29600000E-01	4.22484615E-02	7.39013881E-03
3.30100000E-01	2.62094872E-02	7.37334286E-03
3.30610000E-01	3.50289744E-02	7.39654025E-03
3.31120000E-01	4.36205128E-02	7.39277103E-03
3.31620000E-01	4.56010256E-02	7.39950327E-03
3.32130000E-01	2.72933333E-02	7.39851781E-03
3.32640000E-01	3.91533333E-02	7.41926626E-03
3.33140000E-01	3.24617949E-02	7.47385381E-03
3.33650000E-01	3.74612821E-02	7.40245044E-03
3.34160000E-01	3.59976923E-02	7.43362998E-03
3.34660000E-01	3.17710256E-02	7.44728569E-03
3.35170000E-01	2.93394872E-02	7.42041503E-03
3.35680000E-01	3.72087179E-02	7.48361062E-03
3.36180000E-01	3.19700000E-02	7.47249764E-03
3.36690000E-01	3.53153846E-02	7.49063842E-03
3.37200000E-01	4.57100000E-02	7.46247591E-03
3.37700000E-01	3.40500000E-02	7.46689513E-03
3.38210000E-01	3.49551282E-02	7.50524837E-03
3.38720000E-01	3.62441026E-02	7.49684517E-03
3.39220000E-01	4.08500000E-02	7.52634449E-03
3.39730000E-01	3.55143590E-02	7.50388447E-03
3.40230000E-01	4.22430769E-02	7.48000903E-03
3.40740000E-01	3.38866667E-02	7.49648655E-03
3.41250000E-01	3.81238462E-02	7.56467350E-03
3.41750000E-01	3.85730769E-02	7.54025085E-03
3.42260000E-01	3.16102564E-02	7.53456980E-03
3.42770000E-01	3.53838462E-02	7.56335586E-03
3.43270000E-01	3.27012821E-02	7.50158844E-03
3.43780000E-01	3.34305128E-02	7.54683342E-03
3.44290000E-01	4.11207692E-02	7.52964542E-03
3.44790000E-01	3.55997436E-02	7.57704194E-03
3.45300000E-01	3.46915385E-02	7.56367246E-03
3.45810000E-01	3.90830769E-02	7.55264150E-03
3.46310000E-01	3.43189744E-02	7.60277035E-03
3.46820000E-01	3.00697436E-02	7.57696349E-03
3.47330000E-01	3.28397436E-02	7.55332372E-03
3.47830000E-01	3.83141026E-02	7.63250899E-03
3.48340000E-01	3.42464103E-02	7.59247205E-03
3.48840000E-01	3.39543590E-02	7.64555995E-03
3.49350000E-01	4.13641026E-02	7.60480734E-03
3.49860000E-01	3.07100000E-02	7.64816551E-03
3.50360000E-01	3.10953846E-02	7.62959391E-03
3.50870000E-01	3.08669231E-02	7.62295941E-03
3.51380000E-01	3.99764103E-02	7.59453935E-03
3.51880000E-01	3.19871795E-02	7.59157238E-03
3.52390000E-01	2.39856410E-02	7.61254439E-03
3.52900000E-01	2.99794872E-02	7.59225229E-03
3.53400000E-01	2.82066667E-02	7.58168397E-03
3.53910000E-01	2.97533333E-02	7.41304451E-03
3.54420000E-01	3.53125641E-02	7.37856370E-03
3.54920000E-01	3.08007692E-02	7.31453166E-03
3.55430000E-01	3.55451282E-02	7.32079781E-03
3.55940000E-01	3.16835897E-02	7.21502266E-03
3.56440000E-01	2.75420513E-02	7.15639436E-03
3.56950000E-01	3.61205128E-02	7.15190857E-03
3.57450000E-01	3.49797436E-02	7.20276693E-03
3.57960000E-01	3.14946154E-02	7.26919936E-03
3.58470000E-01	2.51046154E-02	7.28693968E-03
3.58970000E-01	1.98587179E-02	7.26329758E-03
3.59480000E-01	3.31246154E-02	7.32732804E-03
3.59990000E-01	3.34817949E-02	7.29040608E-03
3.60490000E-01	2.88643590E-02	7.30865812E-03
3.61000000E-01	2.99879487E-02	7.31773095E-03
3.61510000E-01	2.84423077E-02	7.34556446E-03
3.62010000E-01	3.35376923E-02	7.31011147E-03
3.62520000E-01	4.05689744E-02	7.36845635E-03
3.63030000E-01	3.37576923E-02	7.34684807E-03
3.63530000E-01	3.32558974E-02	7.37781599E-03
3.64040000E-01	3.73715385E-02	7.37091977E-03
3.64550000E-01	2.68956410E-02	7.42457201E-03
3.65050000E-01	3.09117949E-02	7.44377535E-03
3.65560000E-01	3.24997436E-02	7.45362543E-03
3.66060000E-01	2.93602564E-02	7.48952005E-03
3.66570000E-01	3.59258974E-02	7.48545400E-03
3.67080000E-01	3.79961538E-02	7.49014991E-03
3.67580000E-01	3.29071795E-02	7.52870139E-03
3.68090000E-01	3.09610256E-02	7.58669610E-03
3.68600000E-01	2.90638462E-02	7.71328514E-03
3.69100000E-01	3.23392308E-02	7.77792798E-03
3.69610000E-01	3.81907692E-02	7.77495476E-03
3.70120000E-01	3.19653846E-02	7.78205220E-03
3.70620000E-01	3.03656410E-02	7.84300452E-03
3.71130000E-01	2.07658974E-02	7.86213816E-03
3.71640000E-01	2.35041026E-02	7.85529310E-03
3.72140000E-01	2.27330769E-02	7.81611708E-03
3.72650000E-01	3.21728205E-02	7.81324321E-03
3.73150000E-01	2.39076923E-02	7.89268007E-03
3.73660000E-01	3.75766667E-02	7.90258686E-03
3.74170000E-01	3.00151282E-02	7.88616727E-03
3.74670000E-01	2.44489744E-02	7.95919895E-03
3.75180000E-01	2.49687179E-02	7.98278187E-03
3.75690000E-01	4.12602564E-02	8.03766851E-03
3.76190000E-01	4.18992308E-02	8.06758146E-03
3.76700000E-01	3.41915385E-02	8.07694356E-03
3.77210000E-01	2.03928205E-02	8.09325999E-03
3.77710000E-01	2.26217949E-02	8.14543673E-03
3.78220000E-01	3.27902564E-02	8.18344793E-03
3.78730000E-01	2.96753846E-02	8.21889433E-03
3.79230000E-01	2.74410256E-02	8.27309328E-03
3.79740000E-01	2.84548718E-02	8.27040466E-03
3.80240000E-01	2.38756410E-02	8.32603792E-03
3.80750000E-01	2.06189744E-02	8.34405233E-03
3.81260000E-01	2.75600000E-02	8.40335361E-03
3.81760000E-01	2.61589744E-02	8.37429024E-03
3.82270000E-01	3.45848718E-02	8.48867165E-03
3.82780000E-01	3.20387179E-02	8.52151882E-03
3.83280000E-01	3.05179487E-02	8.50228422E-03
3.83790000E-01	3.42397436E-02	8.52297844E-03
3.84300000E-01	2.36053846E-02	8.57324024E-03
3.84800000E-01	2.85920513E-02	8.64368759E-03
3.85310000E-01	3.58117949E-02	8.64964962E-03
3.85820000E-01	2.82561538E-02	8.69388540E-03
3.86320000E-01	2.99420513E-02	8.74508518E-03
3.86830000E-01	2.15635897E-02	8.72279081E-03
3.87330000E-01	3.42028205E-02	8.77844789E-03
3.87840000E-01	1.33025641E-02	8.83764552E-03
3.88350000E-01	2.27361538E-02	8.86184444E-03
3.88850000E-01	3.03712821E-02	8.89347792E-03
3.89360000E-01	2.21510256E-02	8.93555375E-03
3.89870000E-01	2.18394872E-02	8.97744317E-03
3.90370000E-01	2.04553846E-02	9.03634726E-03
3.90880000E-01	2.18066667E-02	8.99407618E-03
3.91390000E-01	3.03389744E-02	9.17435516E-03
3.91890000E-01	3.41569231E-02	9.13922696E-03
3.92400000E-01	2.80717949E-02	9.16285133E-03
3.92900000E-01	2.88435897E-02	9.23724994E-03
3.93410000E-01	3.92935897E-02	9.25966636E-03
3.93920000E-01	2.12100000E-02	9.32281956E-03
3.94420000E-01	3.39148718E-02	1.02077232E-02
3.94930000E-01	2.27269231E-02	9.34698819E-03
3.95440000E-01	3.05346154E-02	9.49658592E-03
3.95940000E-01	2.35682051E-02	9.39539917E-03
3.96450000E-01	2.38753846E-02	9.49781372E-03
3.96960000E-01	3.23330769E-02	9.56166112E-03
3.97460000E-01	2.52110256E-02	9.59692093E-03
3.97970000E-01	2.56089744E-02	9.61351516E-03
3.98470000E-01	3.02400000E-02	9.73436056E-03
3.98980000E-01	2.78107692E-02	9.71442171E-03
3.99490000E-01	1.27507692E-02	9.75443287E-03
3.99990000E-01	2.43094872E-02	9.69852698E-03
4.00500000E-01	2.68282051E-02	9.88618420E-03
4.01010000E-01	2.14338462E-02	9.87739547E-03
4.01510000E-01	2.12871795E-02	9.85256745E-03
4.02020000E-01	2.73741026E-02	1.00098284E-02
4.02530000E-01	1.69205128E-02	9.98200486E-03
4.03030000E-01	1.70848718E-02	9.92687407E-03
4.03540000E-01	4.19602564E-02	9.98917619E-03
4.04050000E-01	2.57938462E-02	1.00570162E-02
4.04550000E-01	3.74600000E-02	1.01053102E-02
4.05060000E-01	1.95420513E-02	1.00705632E-02
4.05560000E-01	1.54607692E-02	1.01840340E-02
4.06070000E-01	2.34907692E-02	1.01718631E-02
4.06580000E-01	3.05369231E-02	1.02089959E-02
4.07080000E-01	2.56733333E-02	1.02807904E-02
4.07590000E-01	2.05561538E-02	1.03238475E-02
4.08100000E-01	2.37435897E-02	1.02497822E-02
4.08600000E-01	2.16856410E-02	1.03288398E-02
4.09110000E-01	3.05317949E-02	1.03035397E-02
4.09620000E-01	1.77051282E-02	1.04232211E-02
4.10120000E-01	3.14305128E-02	1.03558477E-02
4.10630000E-01	3.26025641E-02	1.04080512E-02
4.11130000E-01	3.68338462E-02	1.04813789E-02
4.11640000E-01	1.88284615E-02	1.03385011E-02
4.12150000E-01	9.25333333E-03	1.03059365E-02
4.12650000E-01	1.16000000E-03	1.04068758E-02
4.13160000E-01	1.41138462E-02	1.04149402E-02
4.13670000E-01	2.01617949E-02	1.04279525E-02
4.14170000E-01	2.48130769E-02	1.04731200E-02
4.14680000E-01	-6.40051282E-03	1.05197807E-02
4.15180000E-01	2.27107692E-02	1.05293955E-02
4.15690000E-01	8.67717949E-03	1.05496861E-02
4.16200000E-01	2.70520513E-02	1.05225450E-02
4.16700000E-01	3.30671795E-02	1.07074185E-02
4.17210000E-01	1.79789744E-02	1.06387759E-02
4.17720000E-01	1.85048718E-02	1.07938894E-02
4.18220000E-01	2.90843590E-02	1.07235214E-02
4.18730000E-01	2.35205128E-02	1.07714584E-02
4.19240000E-01	1.72538462E-02	1.08209593E-02
4.19740000E-01	2.17846154E-02	1.09457531E-02
4.20250000E-01	3.16564103E-02	1.10154110E-02
4.20750000E-01	1.78787179E-02	1.10363808E-02
4.21260000E-01	3.20123077E-02	1.10188498E-02
4.21770000E-01	1.38507692E-02	1.11146524E-02
4.22270000E-01	3.64982051E-02	1.11792432E-02
4.22780000E-01	2.94084615E-02	1.12305752E-02
4.23290000E-01	2.42569231E-02	1.13177235E-02
4.23790000E-01	1.74305128E-02	1.14940329E-02
4.24300000E-01	2.04694872E-02	1.14259174E-02
4.24810000E-01	2.04120513E-02	1.14962996E-02
4.25310000E-01	1.98056410E-02	1.16280533E-02
4.25820000E-01	1.91897436E-02	1.17172675E-02
4.26320000E-01	1.78605128E-02	1.16999453E-02
4.26830000E-01	2.78407692E-02	1.18388351E-02
4.27340000E-01	2.21638462E-02	1.19755228E-02
4.27840000E-01	2.75020513E-02	1.19363078E-02
4.28350000E-01	2.44002564E-02	1.20040139E-02
4.28860000E-01	2.37933333E-02	1.21549049E-02
4.29360000E-01	2.13433333E-02	1.24055330E-02
4.29870000E-01	2.18753846E-02	1.22529220E-02
4.30370000E-01	2.96707692E-02	1.24187184E-02
4.30880000E-01	1.56774359E-02	1.25573698E-02
4.31390000E-01	3.21341026E-02	1.26565409E-02
4.31890000E-01	1.99820513E-02	1.26139215E-02
4.32400000E-01	2.24735897E-02	1.28434981E-02
4.32910000E-01	3.48112821E-02	1.29891940E-02
4.33410000E-01	1.47038462E-02	1.29900047E-02
4.33920000E-01	2.45633333E-02	1.30726267E-02
4.34430000E-01	1.71697436E-02	1.32741434E-02
4.34930000E-01	3.16948718E-02	1.34058609E-02
4.35440000E-01	2.81520513E-02	1.34066257E-02
4.35940000E-01	2.21012821E-02	1.35375186E-02
4.36450000E-01	5.68025641E-03	1.35919890E-02
4.36960000E-01	1.23020513E-02	1.37543143E-02
4.37460000E-01	1.92592308E-02	1.37701627E-02
4.37970000E-01	2.20289744E-02	1.39437256E-02
4.38480000E-01	2.78700000E-02	1.40549698E-02
4.38980000E-01	3.10235897E-02	1.41739276E-02
4.39490000E-01	2.04753846E-02	1.43613782E-02
4.39990000E-01	1.14615385E-03	1.44066626E-02
