## Supplementary material for "Disordered proteins interact with the chemical environment to tune their protective function during drying": File S1: 10T - 8.csv

Q	I(Q)	Error
1.14000000E-02	1.11754200E+01	6.50380521E+00
1.19100000E-02	1.05071767E+01	5.82094638E+00
1.24200000E-02	8.88099923E+00	4.60302512E+00
1.29200000E-02	8.01636205E+00	2.52922422E+00
1.34300000E-02	7.86307308E+00	2.09865556E+00
1.39400000E-02	7.78721590E+00	1.60032692E+00
1.44400000E-02	7.53570590E+00	1.09463454E+00
1.49500000E-02	7.47721103E+00	9.86589383E-01
1.54600000E-02	7.28967667E+00	7.93635700E-01
1.59600000E-02	7.39178385E+00	5.88592151E-01
1.64700000E-02	6.90266487E+00	4.59238958E-01
1.69800000E-02	7.04483974E+00	4.01381725E-01
1.74800000E-02	6.99629590E+00	3.37129961E-01
1.79900000E-02	6.76702795E+00	2.60067288E-01
1.85000000E-02	6.79397974E+00	2.17060844E-01
1.90000000E-02	6.63891821E+00	1.90142784E-01
1.95100000E-02	6.63118923E+00	1.61917216E-01
2.00200000E-02	6.54018410E+00	1.38339405E-01
2.05200000E-02	6.41998385E+00	1.15748186E-01
2.10300000E-02	6.24826513E+00	1.05307890E-01
2.15400000E-02	6.18231103E+00	8.43495983E-02
2.20400000E-02	6.05996231E+00	7.64790921E-02
2.25500000E-02	6.01283179E+00	7.05142609E-02
2.30600000E-02	5.91997359E+00	6.17385548E-02
2.35600000E-02	5.89271821E+00	5.76209775E-02
2.40700000E-02	5.78430923E+00	5.26232312E-02
2.45800000E-02	5.64083974E+00	5.02353285E-02
2.50900000E-02	5.60001538E+00	4.70473889E-02
2.55900000E-02	5.55722538E+00	4.30837156E-02
2.61000000E-02	5.47037205E+00	4.10851716E-02
2.66100000E-02	5.34345897E+00	3.92783238E-02
2.71100000E-02	5.25926333E+00	3.69586025E-02
2.76200000E-02	5.19508615E+00	3.59896114E-02
2.81300000E-02	5.11696795E+00	3.48555627E-02
2.86300000E-02	5.05155974E+00	3.32880013E-02
2.91400000E-02	4.94545308E+00	3.36586845E-02
2.96500000E-02	4.89493513E+00	3.27004271E-02
3.01500000E-02	4.80482538E+00	3.20205068E-02
3.06600000E-02	4.74962590E+00	3.19279330E-02
3.11700000E-02	4.64344641E+00	3.06065017E-02
3.16700000E-02	4.61972256E+00	3.07415651E-02
3.21800000E-02	4.55306744E+00	3.07293688E-02
3.26900000E-02	4.43838103E+00	2.99607348E-02
3.31900000E-02	4.37961769E+00	2.95867919E-02
3.37000000E-02	4.30035385E+00	2.86018339E-02
3.42100000E-02	4.22711538E+00	2.86825775E-02
3.47100000E-02	4.18402308E+00	2.83523147E-02
3.52200000E-02	4.14508641E+00	2.81896798E-02
3.57300000E-02	4.03315897E+00	2.74577207E-02
3.62300000E-02	3.98127667E+00	2.70748461E-02
3.67400000E-02	3.90921026E+00	2.70209763E-02
3.72500000E-02	3.82669667E+00	2.66749353E-02
3.77500000E-02	3.77834718E+00	2.62887571E-02
3.82600000E-02	3.67560205E+00	2.58340982E-02
3.87700000E-02	3.65112077E+00	2.53210526E-02
3.92700000E-02	3.60074256E+00	2.52699257E-02
3.97800000E-02	3.50909026E+00	2.46172532E-02
4.02900000E-02	3.46052538E+00	2.44088030E-02
4.08000000E-02	3.44538872E+00	2.42937537E-02
4.13000000E-02	3.31802744E+00	2.40468751E-02
4.18100000E-02	3.29922846E+00	2.40550644E-02
4.23200000E-02	3.26951077E+00	2.35466856E-02
4.28200000E-02	3.21502769E+00	2.33705057E-02
4.33300000E-02	3.12770769E+00	2.29975682E-02
4.38400000E-02	3.07975744E+00	2.30224855E-02
4.43400000E-02	3.04063205E+00	2.28612555E-02
4.48500000E-02	2.99156487E+00	2.25160310E-02
4.53600000E-02	2.94344718E+00	2.25581431E-02
4.58600000E-02	2.86972615E+00	2.16711256E-02
4.63700000E-02	2.83754103E+00	2.20287593E-02
4.68800000E-02	2.77624872E+00	2.16911762E-02
4.73800000E-02	2.75312872E+00	2.14731910E-02
4.78900000E-02	2.71336513E+00	2.14013572E-02
4.84000000E-02	2.70557538E+00	2.09196168E-02
4.89000000E-02	2.61173718E+00	2.10250975E-02
4.94100000E-02	2.57785641E+00	2.09557835E-02
4.99200000E-02	2.54332667E+00	2.02273653E-02
5.04200000E-02	2.48996000E+00	2.00163472E-02
5.09300000E-02	2.44146000E+00	1.99505496E-02
5.14400000E-02	2.43624872E+00	1.98456095E-02
5.19400000E-02	2.35722410E+00	1.94680205E-02
5.24500000E-02	2.33375051E+00	1.94744571E-02
5.29600000E-02	2.32594744E+00	1.91209399E-02
5.34600000E-02	2.26016385E+00	1.91060538E-02
5.39700000E-02	2.21699103E+00	1.89100329E-02
5.44800000E-02	2.17681692E+00	1.88554081E-02
5.49800000E-02	2.14798872E+00	1.87804609E-02
5.54900000E-02	2.12222667E+00	1.83625354E-02
5.60000000E-02	2.09075872E+00	1.86259076E-02
5.65000000E-02	2.07006359E+00	1.85114845E-02
5.70100000E-02	2.03237795E+00	1.80771640E-02
5.75200000E-02	1.97958385E+00	1.81382037E-02
5.80300000E-02	1.97555231E+00	1.78940049E-02
5.85300000E-02	1.92671667E+00	1.78244400E-02
5.90400000E-02	1.89769333E+00	1.78328047E-02
5.95500000E-02	1.86159282E+00	1.74655314E-02
6.00500000E-02	1.83659769E+00	1.73929128E-02
6.05600000E-02	1.81638179E+00	1.73999660E-02
6.10700000E-02	1.77828487E+00	1.73412945E-02
6.15700000E-02	1.74389897E+00	1.71707338E-02
6.20800000E-02	1.72514256E+00	1.69658460E-02
6.25900000E-02	1.71357821E+00	1.68583448E-02
6.30900000E-02	1.68702154E+00	1.68310814E-02
6.36000000E-02	1.64443795E+00	1.67065300E-02
6.41100000E-02	1.61255487E+00	1.65656937E-02
6.46100000E-02	1.61322333E+00	1.65134536E-02
6.51200000E-02	1.57522821E+00	1.62544199E-02
6.56300000E-02	1.57969179E+00	1.62057398E-02
6.61300000E-02	1.55098231E+00	1.62922122E-02
6.66400000E-02	1.49163462E+00	1.60808216E-02
6.71500000E-02	1.48415051E+00	1.60030025E-02
6.76500000E-02	1.47539564E+00	1.57821937E-02
6.81600000E-02	1.45801077E+00	1.58652664E-02
6.86700000E-02	1.42322974E+00	1.56251111E-02
6.91700000E-02	1.40416897E+00	1.55948963E-02
6.96800000E-02	1.37746128E+00	1.55559999E-02
7.01900000E-02	1.37229231E+00	1.53034133E-02
7.06900000E-02	1.35289590E+00	1.53776891E-02
7.12000000E-02	1.33068179E+00	1.53156992E-02
7.17100000E-02	1.32344718E+00	1.51615161E-02
7.22100000E-02	1.30309436E+00	1.50653687E-02
7.27200000E-02	1.28341282E+00	1.48661017E-02
7.32300000E-02	1.26831590E+00	1.50673453E-02
7.37300000E-02	1.24501923E+00	1.47404164E-02
7.42400000E-02	1.23496436E+00	1.46469835E-02
7.47500000E-02	1.18212846E+00	1.46576891E-02
7.52600000E-02	1.20392359E+00	1.46020556E-02
7.57600000E-02	1.16760718E+00	1.45429951E-02
7.62700000E-02	1.17885667E+00	1.44530525E-02
7.67800000E-02	1.12737667E+00	1.43905346E-02
7.72800000E-02	1.13188359E+00	1.40098919E-02
7.77900000E-02	1.11879359E+00	1.40584778E-02
7.83000000E-02	1.12359795E+00	1.39728524E-02
7.88000000E-02	1.07882667E+00	1.39793869E-02
7.93100000E-02	1.08713821E+00	1.37935519E-02
7.98200000E-02	1.06169872E+00	1.37230034E-02
8.03200000E-02	1.04414513E+00	1.39780699E-02
8.08300000E-02	1.03680872E+00	1.40391493E-02
8.13400000E-02	1.01743205E+00	1.40138993E-02
8.18400000E-02	1.01616179E+00	1.41394680E-02
8.23500000E-02	1.01031436E+00	1.39422912E-02
8.28600000E-02	9.97505385E-01	1.40626962E-02
8.33600000E-02	9.78187949E-01	1.41554043E-02
8.38700000E-02	9.62040256E-01	1.42052912E-02
8.43800000E-02	9.33459744E-01	1.39559945E-02
8.48800000E-02	9.29525641E-01	1.40007203E-02
8.53900000E-02	9.36152051E-01	1.40719746E-02
8.59000000E-02	8.97878462E-01	1.40208388E-02
8.64000000E-02	8.99450769E-01	1.39947274E-02
8.69100000E-02	8.78251026E-01	1.38953338E-02
8.74200000E-02	8.78384359E-01	1.39595134E-02
8.79200000E-02	8.62107179E-01	1.37376024E-02
8.84300000E-02	8.38109231E-01	1.39199132E-02
8.89400000E-02	8.39841026E-01	1.39491771E-02
8.94400000E-02	8.44456410E-01	1.37384215E-02
8.99500000E-02	8.30614103E-01	1.40680782E-02
9.04600000E-02	8.03557692E-01	1.42800257E-02
9.09600000E-02	7.85157949E-01	1.41347710E-02
9.14700000E-02	7.93459487E-01	1.41939688E-02
9.19800000E-02	7.94896410E-01	1.41161608E-02
9.24800000E-02	8.03180000E-01	1.39181300E-02
9.29900000E-02	7.64378462E-01	1.39419018E-02
9.35000000E-02	7.57822051E-01	1.37074449E-02
9.40100000E-02	7.46802051E-01	1.37362296E-02
9.45100000E-02	7.47962821E-01	1.36401137E-02
9.50200000E-02	7.37090256E-01	1.35401748E-02
9.55300000E-02	7.22823077E-01	1.35402230E-02
9.60300000E-02	7.23878718E-01	1.35570170E-02
9.65400000E-02	7.07583077E-01	1.33766983E-02
9.70500000E-02	6.93674359E-01	1.34187911E-02
9.75500000E-02	7.04086154E-01	1.34230770E-02
9.80600000E-02	6.79276410E-01	1.32929050E-02
9.85700000E-02	6.61824103E-01	2.67505679E-01
9.90700000E-02	6.78306154E-01	1.32524575E-02
9.95800000E-02	6.49894872E-01	1.32268832E-02
1.00090000E-01	6.57918974E-01	1.32149598E-02
1.00590000E-01	6.48484872E-01	1.30308339E-02
1.01100000E-01	6.32174359E-01	1.29755319E-02
1.01610000E-01	6.38198205E-01	1.26314578E-02
1.02110000E-01	6.17656154E-01	1.26057214E-02
1.02620000E-01	6.23946410E-01	1.24869631E-02
1.03130000E-01	5.98692051E-01	1.25848093E-02
1.03630000E-01	6.06092821E-01	1.26414174E-02
1.04140000E-01	6.06381282E-01	1.27060322E-02
1.04650000E-01	5.74039231E-01	1.27973016E-02
1.05150000E-01	5.82690513E-01	1.28563622E-02
1.05660000E-01	5.88193333E-01	1.26939371E-02
1.06170000E-01	5.72524359E-01	1.24608069E-02
1.06670000E-01	5.49797949E-01	1.23328918E-02
1.07180000E-01	5.53901282E-01	1.23095987E-02
1.07690000E-01	5.45754359E-01	1.21311613E-02
1.08190000E-01	5.46479231E-01	1.21282776E-02
1.08700000E-01	5.38184359E-01	1.19508854E-02
1.09210000E-01	5.37034359E-01	1.18321516E-02
1.09710000E-01	5.24559487E-01	1.19276821E-02
1.10220000E-01	5.13642821E-01	1.18128207E-02
1.10730000E-01	5.19790256E-01	1.17665225E-02
1.11230000E-01	5.08259744E-01	1.16566720E-02
1.11740000E-01	5.08767692E-01	1.16365019E-02
1.12250000E-01	4.81042564E-01	1.16349919E-02
1.12750000E-01	5.05329744E-01	1.15891418E-02
1.13260000E-01	4.96552308E-01	1.15367648E-02
1.13770000E-01	4.64978462E-01	1.13353712E-02
1.14280000E-01	4.90417692E-01	1.14271447E-02
1.14780000E-01	4.77586667E-01	1.13297571E-02
1.15290000E-01	4.72852821E-01	1.11977705E-02
1.15800000E-01	4.70895128E-01	1.12056892E-02
1.16300000E-01	4.48929231E-01	1.11103460E-02
1.16810000E-01	4.45412308E-01	1.10904842E-02
1.17320000E-01	4.36688462E-01	1.10154089E-02
1.17820000E-01	4.35930256E-01	1.09458948E-02
1.18330000E-01	4.43414872E-01	1.08932857E-02
1.18840000E-01	4.27674872E-01	1.09259598E-02
1.19340000E-01	4.25165897E-01	1.07876184E-02
1.19850000E-01	4.34265128E-01	1.07921661E-02
1.20360000E-01	4.31266667E-01	1.07298627E-02
1.20860000E-01	4.31526154E-01	1.06420705E-02
1.21370000E-01	4.11128462E-01	1.06620310E-02
1.21880000E-01	4.20166667E-01	1.06516397E-02
1.22380000E-01	3.97830000E-01	1.05454875E-02
1.22890000E-01	4.00736154E-01	1.05269722E-02
1.23400000E-01	4.07761538E-01	1.04807160E-02
1.23900000E-01	3.82789231E-01	1.04975700E-02
1.24410000E-01	3.95167949E-01	1.04388061E-02
1.24920000E-01	3.86410000E-01	1.03538994E-02
1.25420000E-01	3.93294359E-01	1.03282514E-02
1.25930000E-01	3.69911026E-01	1.02765195E-02
1.26440000E-01	3.71756667E-01	1.02693948E-02
1.26940000E-01	3.70480769E-01	1.02641801E-02
1.27450000E-01	3.82520513E-01	1.01722736E-02
1.27960000E-01	3.59655385E-01	1.00547712E-02
1.28460000E-01	3.59787949E-01	9.99867801E-03
1.28970000E-01	3.60990513E-01	1.00271882E-02
1.29480000E-01	3.63635128E-01	1.00085539E-02
1.29980000E-01	3.51034359E-01	9.95948663E-03
1.30490000E-01	3.46372564E-01	9.86068537E-03
1.31000000E-01	3.34553077E-01	9.82812786E-03
1.31500000E-01	3.38679231E-01	9.76792191E-03
1.32010000E-01	3.36201026E-01	9.66676378E-03
1.32520000E-01	3.31510000E-01	9.71602687E-03
1.33020000E-01	3.29442308E-01	9.67435971E-03
1.33530000E-01	3.20733846E-01	9.59857558E-03
1.34040000E-01	3.27540256E-01	9.64454443E-03
1.34540000E-01	3.05436410E-01	9.58738993E-03
1.35050000E-01	3.18740513E-01	9.62020972E-03
1.35560000E-01	3.24210513E-01	9.51148431E-03
1.36060000E-01	3.06518718E-01	9.53681294E-03
1.36570000E-01	3.07938462E-01	9.53336519E-03
1.37080000E-01	2.94775385E-01	9.48693922E-03
1.37580000E-01	2.92897692E-01	9.43478879E-03
1.38090000E-01	3.02440769E-01	9.43007039E-03
1.38600000E-01	2.85817436E-01	9.37771715E-03
1.39110000E-01	2.80780513E-01	9.31693465E-03
1.39610000E-01	2.90356667E-01	9.28963483E-03
1.40120000E-01	2.78299231E-01	9.28072093E-03
1.40630000E-01	2.97197949E-01	9.22007070E-03
1.41130000E-01	2.87407436E-01	9.26065706E-03
1.41640000E-01	2.77354615E-01	9.24567388E-03
1.42150000E-01	2.77904615E-01	9.15850829E-03
1.42650000E-01	2.63164359E-01	9.14900726E-03
1.43160000E-01	2.78845128E-01	9.16182661E-03
1.43670000E-01	2.73075641E-01	9.14753082E-03
1.44170000E-01	2.68083333E-01	9.09783159E-03
1.44680000E-01	2.63898718E-01	9.08832910E-03
1.45190000E-01	2.69624103E-01	9.02970568E-03
1.45690000E-01	2.55120256E-01	8.99305373E-03
1.46200000E-01	2.43318718E-01	9.05697517E-03
1.46710000E-01	2.44558205E-01	9.04201645E-03
1.47210000E-01	2.48484359E-01	8.98635969E-03
1.47720000E-01	2.41366410E-01	8.93039301E-03
1.48230000E-01	2.48274359E-01	8.96880791E-03
1.48730000E-01	2.49001538E-01	8.91416223E-03
1.49240000E-01	2.44882564E-01	8.86533361E-03
1.49750000E-01	2.37080769E-01	8.90133927E-03
1.50250000E-01	2.38203077E-01	8.83764987E-03
1.50760000E-01	2.30773077E-01	8.84030709E-03
1.51270000E-01	2.42337179E-01	8.79596619E-03
1.51770000E-01	2.24449487E-01	8.77182736E-03
1.52280000E-01	2.32340000E-01	8.76225553E-03
1.52790000E-01	2.23471026E-01	8.71240775E-03
1.53290000E-01	2.18923590E-01	8.71458412E-03
1.53800000E-01	2.16382308E-01	8.74703814E-03
1.54310000E-01	2.12616410E-01	8.65917958E-03
1.54810000E-01	2.13304872E-01	8.62599109E-03
1.55320000E-01	2.14885385E-01	8.69598007E-03
1.55830000E-01	2.03386923E-01	8.55226085E-03
1.56330000E-01	2.12311538E-01	8.53434676E-03
1.56840000E-01	2.15874359E-01	8.49510270E-03
1.57350000E-01	2.05334103E-01	8.46289305E-03
1.57850000E-01	2.11332308E-01	8.48596861E-03
1.58360000E-01	2.05135897E-01	8.51806178E-03
1.58870000E-01	2.02600769E-01	8.45499697E-03
1.59370000E-01	2.00081282E-01	8.44262073E-03
1.59880000E-01	1.88542308E-01	8.37665401E-03
1.60390000E-01	1.93463846E-01	8.41598221E-03
1.60890000E-01	1.99086154E-01	8.43855290E-03
1.61400000E-01	1.96223077E-01	8.36444781E-03
1.61910000E-01	1.90902564E-01	8.32632820E-03
1.62410000E-01	1.84650000E-01	8.36712271E-03
1.62920000E-01	1.86596154E-01	8.31948746E-03
1.63430000E-01	1.83806410E-01	8.27951302E-03
1.63930000E-01	1.87692051E-01	8.32295641E-03
1.64440000E-01	1.67725897E-01	8.25411479E-03
1.64950000E-01	1.71349231E-01	8.21863067E-03
1.65450000E-01	1.80017436E-01	8.27948216E-03
1.65960000E-01	1.65502564E-01	8.21728774E-03
1.66470000E-01	1.62469744E-01	8.20439725E-03
1.66970000E-01	1.70467692E-01	8.15313096E-03
1.67480000E-01	1.68646923E-01	8.18777651E-03
1.67990000E-01	1.66775385E-01	8.16186841E-03
1.68490000E-01	1.64632564E-01	8.06882716E-03
1.69000000E-01	1.66800000E-01	8.16335978E-03
1.69510000E-01	1.61649744E-01	8.18611591E-03
1.70010000E-01	1.54004103E-01	8.22152327E-03
1.70520000E-01	1.57373590E-01	8.23150419E-03
1.71030000E-01	1.63067436E-01	8.36138163E-03
1.71530000E-01	1.45399231E-01	8.22952018E-03
1.72040000E-01	1.56454359E-01	8.30507392E-03
1.72550000E-01	1.51098462E-01	8.33925243E-03
1.73050000E-01	1.62342051E-01	8.33349648E-03
1.73560000E-01	1.53658462E-01	8.33332120E-03
1.74070000E-01	1.42988462E-01	8.29797956E-03
1.74570000E-01	1.35365128E-01	8.35214465E-03
1.75080000E-01	1.54479744E-01	8.34330592E-03
1.75590000E-01	1.43330513E-01	8.32438611E-03
1.76100000E-01	1.44488205E-01	8.39971664E-03
1.76600000E-01	1.36371795E-01	8.30191915E-03
1.77110000E-01	1.40063590E-01	8.31527184E-03
1.77620000E-01	1.37733333E-01	8.36130788E-03
1.78120000E-01	1.42407179E-01	8.36429226E-03
1.78630000E-01	1.45292821E-01	8.33487334E-03
1.79140000E-01	1.28863077E-01	8.26977922E-03
1.79640000E-01	1.33397436E-01	8.30790639E-03
1.80150000E-01	1.32873333E-01	8.39671458E-03
1.80660000E-01	1.22515897E-01	8.45943508E-03
1.81160000E-01	1.21822821E-01	8.46680748E-03
1.81670000E-01	1.20304359E-01	8.52101386E-03
1.82180000E-01	1.19516667E-01	8.46021043E-03
1.82680000E-01	1.28530000E-01	8.50564278E-03
1.83190000E-01	1.33547436E-01	8.53059625E-03
1.83700000E-01	1.28894615E-01	8.56264388E-03
1.84200000E-01	1.25066410E-01	8.60138440E-03
1.84710000E-01	1.05747179E-01	8.68362384E-03
1.85220000E-01	1.25083590E-01	8.66386134E-03
1.85720000E-01	1.23255897E-01	8.68969853E-03
1.86230000E-01	1.15478205E-01	8.64965419E-03
1.86740000E-01	1.17702308E-01	8.71515940E-03
1.87240000E-01	1.24562308E-01	8.76230435E-03
1.87750000E-01	1.17510513E-01	8.76768920E-03
1.88260000E-01	1.14035641E-01	8.79559157E-03
1.88760000E-01	1.02774103E-01	8.76389746E-03
1.89270000E-01	1.13523590E-01	8.78055243E-03
1.89780000E-01	1.20644359E-01	8.83936104E-03
1.90280000E-01	1.08017436E-01	8.84193926E-03
1.90790000E-01	9.50261538E-02	8.81470204E-03
1.91300000E-01	1.03465128E-01	8.83161485E-03
1.91800000E-01	9.61171795E-02	8.88540114E-03
1.92310000E-01	9.48230769E-02	8.86001164E-03
1.92820000E-01	1.08254359E-01	8.90489766E-03
1.93320000E-01	1.07385128E-01	8.87949571E-03
1.93830000E-01	1.03038974E-01	8.89278607E-03
1.94340000E-01	9.15348718E-02	8.90897948E-03
1.94840000E-01	9.50256410E-02	8.93711482E-03
1.95350000E-01	9.69953846E-02	8.89089953E-03
1.95860000E-01	1.03548462E-01	8.94013992E-03
1.96360000E-01	9.07561538E-02	8.94427839E-03
1.96870000E-01	1.01351538E-01	8.98571874E-03
1.97380000E-01	9.71169231E-02	9.00319276E-03
1.97880000E-01	9.04905128E-02	8.92296056E-03
1.98390000E-01	8.93148718E-02	8.97282675E-03
1.98900000E-01	1.00455897E-01	8.95458097E-03
1.99400000E-01	8.69407692E-02	8.98055138E-03
1.99910000E-01	9.82489744E-02	8.99953727E-03
2.00420000E-01	8.70220513E-02	8.95602756E-03
2.00920000E-01	7.69810256E-02	8.96481766E-03
2.01430000E-01	8.50325641E-02	8.98833912E-03
2.01940000E-01	9.20348718E-02	9.01249108E-03
2.02440000E-01	9.02282051E-02	9.01200821E-03
2.02950000E-01	7.56153846E-02	9.01176239E-03
2.03460000E-01	8.90017949E-02	9.04440956E-03
2.03960000E-01	7.96997436E-02	9.00929468E-03
2.04470000E-01	8.05274359E-02	9.07896892E-03
2.04980000E-01	8.17851282E-02	9.03417797E-03
2.05480000E-01	9.73561538E-02	9.05108379E-03
2.05990000E-01	7.27992308E-02	9.04639811E-03
2.06500000E-01	8.39597436E-02	9.04257248E-03
2.07000000E-01	8.57923077E-02	9.02608998E-03
2.07510000E-01	7.61476923E-02	8.98564587E-03
2.08020000E-01	7.13989744E-02	8.95198238E-03
2.08520000E-01	7.69705128E-02	8.88205324E-03
2.09030000E-01	7.46687179E-02	8.96012476E-03
2.09540000E-01	8.67574359E-02	9.01245004E-03
2.10040000E-01	8.28215385E-02	8.91622835E-03
2.10550000E-01	6.53758974E-02	8.96102759E-03
2.11060000E-01	6.96505128E-02	8.97682767E-03
2.11560000E-01	5.89338462E-02	9.00314085E-03
2.12070000E-01	6.45217949E-02	8.94486353E-03
2.12580000E-01	6.56487179E-02	8.92309346E-03
2.13080000E-01	5.58266667E-02	8.93890888E-03
2.13590000E-01	6.13264103E-02	8.98503105E-03
2.14100000E-01	4.58446154E-02	8.93176333E-03
2.14600000E-01	5.85389744E-02	8.95130186E-03
2.15110000E-01	5.82915385E-02	8.92004910E-03
2.15620000E-01	6.36866667E-02	8.91591572E-03
2.16120000E-01	5.99469231E-02	8.88212174E-03
2.16630000E-01	5.20153846E-02	8.94935832E-03
2.17140000E-01	6.35705128E-02	8.83798208E-03
2.17640000E-01	5.40412821E-02	8.82566870E-03
2.18150000E-01	5.74500000E-02	8.82586134E-03
2.18660000E-01	6.23241026E-02	8.88091738E-03
2.19160000E-01	5.00412821E-02	8.88919984E-03
2.19670000E-01	5.83451282E-02	8.81628069E-03
2.20180000E-01	6.31397436E-02	8.79160596E-03
2.20680000E-01	5.57064103E-02	8.80157822E-03
2.21190000E-01	4.93617949E-02	8.78485594E-03
2.21700000E-01	6.19769231E-02	8.77834333E-03
2.22200000E-01	5.37456410E-02	8.73328343E-03
2.22710000E-01	5.78910256E-02	8.71268793E-03
2.23220000E-01	5.28320513E-02	8.69518865E-03
2.23720000E-01	5.62279487E-02	8.71864842E-03
2.24230000E-01	5.37246154E-02	8.64453690E-03
2.24740000E-01	5.34492308E-02	8.58980257E-03
2.25240000E-01	5.09300000E-02	8.60460222E-03
2.25750000E-01	4.72225641E-02	8.62502714E-03
2.26260000E-01	3.91858974E-02	8.55871223E-03
2.26760000E-01	5.98333333E-02	8.58763461E-03
2.27270000E-01	4.86635897E-02	8.46754382E-03
2.27780000E-01	5.30069231E-02	8.51613088E-03
2.28280000E-01	5.56769231E-02	8.47350888E-03
2.28790000E-01	3.39705128E-02	8.45023638E-03
2.29300000E-01	5.06766667E-02	8.45962233E-03
2.29800000E-01	5.15551282E-02	8.46189648E-03
2.30310000E-01	4.12325641E-02	8.39779259E-03
2.30820000E-01	3.31256410E-02	8.38572981E-03
2.31320000E-01	4.01887179E-02	8.33618939E-03
2.31830000E-01	4.30935897E-02	8.29985405E-03
2.32340000E-01	4.62551282E-02	8.27816037E-03
2.32840000E-01	4.08333333E-02	8.23814428E-03
2.33350000E-01	4.55512821E-02	8.15687113E-03
2.33860000E-01	4.06812821E-02	8.15488687E-03
2.34360000E-01	3.90541026E-02	8.17060197E-03
2.34870000E-01	3.73828205E-02	8.14351328E-03
2.35380000E-01	4.28425641E-02	8.11879090E-03
2.35880000E-01	4.05348718E-02	8.13308539E-03
2.36390000E-01	3.84182051E-02	8.11417470E-03
2.36900000E-01	3.51579487E-02	8.01357105E-03
2.37400000E-01	4.11871795E-02	8.07863148E-03
2.37910000E-01	3.40928205E-02	8.06592762E-03
2.38420000E-01	4.05689744E-02	8.05590774E-03
2.38920000E-01	3.17684615E-02	7.99766442E-03
2.39430000E-01	2.30884615E-02	8.00159899E-03
2.39940000E-01	3.36484615E-02	8.02078747E-03
2.40440000E-01	3.03576923E-02	7.98040468E-03
2.40950000E-01	3.75246154E-02	7.94867495E-03
2.41450000E-01	3.84333333E-02	7.96648241E-03
2.41960000E-01	3.98569231E-02	7.89088944E-03
2.42470000E-01	3.23158974E-02	7.89893549E-03
2.42970000E-01	3.11658974E-02	7.90205828E-03
2.43480000E-01	2.54548718E-02	7.92999168E-03
2.43990000E-01	3.14164103E-02	7.83715331E-03
2.44490000E-01	3.49633333E-02	7.84051534E-03
2.45000000E-01	4.17207692E-02	7.81758955E-03
2.45510000E-01	1.91007692E-02	7.81079976E-03
2.46010000E-01	3.72197436E-02	7.79014152E-03
2.46520000E-01	2.65971795E-02	7.79773154E-03
2.47030000E-01	2.34420513E-02	7.85283686E-03
2.47530000E-01	2.64589744E-02	7.72917276E-03
2.48040000E-01	2.49876923E-02	7.76397480E-03
2.48550000E-01	2.41387179E-02	7.70533223E-03
2.49050000E-01	2.64997436E-02	7.70010961E-03
2.49560000E-01	1.87964103E-02	7.73890854E-03
2.50070000E-01	2.12915385E-02	7.69526816E-03
2.50570000E-01	2.13679487E-02	7.69151978E-03
2.51080000E-01	2.41679487E-02	7.60647077E-03
2.51590000E-01	2.82753846E-02	7.63977385E-03
2.52090000E-01	2.38217949E-02	7.66277993E-03
2.52600000E-01	2.69264103E-02	7.57078676E-03
2.53110000E-01	2.15943590E-02	7.57271109E-03
2.53610000E-01	1.10328205E-02	7.54940038E-03
2.54120000E-01	3.34107692E-02	7.54858883E-03
2.54630000E-01	2.23056410E-02	7.52244101E-03
2.55130000E-01	2.14176923E-02	7.54724263E-03
2.55640000E-01	2.63774359E-02	7.52772712E-03
2.56150000E-01	1.65148718E-02	7.44419084E-03
2.56650000E-01	1.91776923E-02	7.48426280E-03
2.57160000E-01	1.79023077E-02	7.45506696E-03
2.57670000E-01	1.91069231E-02	7.43770779E-03
2.58170000E-01	1.51553846E-02	7.38152319E-03
2.58680000E-01	2.94625641E-02	7.33036252E-03
2.59190000E-01	2.33982051E-02	7.34894187E-03
2.59690000E-01	1.19220513E-02	7.29949312E-03
2.60200000E-01	6.75589744E-03	7.32840035E-03
2.60710000E-01	1.36530769E-02	7.29004650E-03
2.61210000E-01	8.30974359E-03	7.31678915E-03
2.61720000E-01	8.06410256E-03	7.32249476E-03
2.62230000E-01	1.95064103E-02	7.27908803E-03
2.62730000E-01	1.82184615E-02	7.28691784E-03
2.63240000E-01	1.77533333E-02	7.25639544E-03
2.63750000E-01	1.62915385E-02	7.23949385E-03
2.64250000E-01	1.32405128E-02	7.27526935E-03
2.64760000E-01	1.41482051E-02	7.25289145E-03
2.65270000E-01	1.07748718E-02	7.21275376E-03
2.65770000E-01	1.27871795E-03	7.16796478E-03
2.66280000E-01	8.85717949E-03	7.23166192E-03
2.66790000E-01	1.38233333E-02	7.15823916E-03
2.67290000E-01	9.00025641E-03	7.16416668E-03
2.67800000E-01	1.54228205E-02	7.18389291E-03
2.68310000E-01	1.12548718E-02	7.12345455E-03
2.68810000E-01	1.73364103E-02	7.13422650E-03
2.69320000E-01	2.55666667E-03	7.12117713E-03
2.69830000E-01	1.41202564E-02	7.13880049E-03
2.70330000E-01	2.96871795E-03	7.10534675E-03
2.70840000E-01	2.37846154E-03	7.11432682E-03
2.71340000E-01	7.49512821E-03	7.11395947E-03
2.71850000E-01	8.97307692E-03	7.08260602E-03
2.72360000E-01	1.15641026E-04	7.04504024E-03
2.72860000E-01	7.32948718E-03	7.04336943E-03
2.73370000E-01	5.96948718E-03	7.08767583E-03
2.73880000E-01	9.62205128E-03	7.05648970E-03
2.74380000E-01	2.99974359E-03	7.03473886E-03
2.74890000E-01	3.33435897E-03	7.02488777E-03
2.75400000E-01	7.65435897E-03	7.00758588E-03
2.75900000E-01	7.89230769E-04	6.99742204E-03
2.76410000E-01	6.04205128E-03	7.00884010E-03
2.76920000E-01	1.02266667E-02	7.00053617E-03
2.77420000E-01	5.01974359E-03	6.96021121E-03
2.77930000E-01	1.18102564E-02	6.97591076E-03
2.78440000E-01	-4.05948718E-03	6.96998852E-03
2.78940000E-01	-4.07692308E-05	6.94816767E-03
2.79450000E-01	3.75692308E-03	6.93276052E-03
2.79960000E-01	3.47230769E-03	6.97159379E-03
2.80460000E-01	-7.32974359E-03	6.94944995E-03
2.80970000E-01	3.89205128E-03	6.91101183E-03
2.81480000E-01	2.69487179E-03	6.93072007E-03
2.81980000E-01	2.40282051E-03	6.90579705E-03
2.82490000E-01	-5.93846154E-04	6.91742446E-03
2.83000000E-01	5.90230769E-03	6.89432699E-03
2.83500000E-01	-6.58820513E-03	6.89388155E-03
2.84010000E-01	-4.76333333E-03	6.86810698E-03
2.84520000E-01	3.69615385E-03	6.80763561E-03
2.85020000E-01	-2.00512821E-04	6.82516608E-03
2.85530000E-01	1.04666667E-03	6.84762294E-03
2.86040000E-01	-9.77538462E-03	6.84030718E-03
2.86540000E-01	-2.65692308E-03	6.85819848E-03
2.87050000E-01	-6.18820513E-03	6.86712645E-03
2.87560000E-01	2.04974359E-03	6.86836428E-03
2.88060000E-01	4.53846154E-04	6.83840827E-03
2.88570000E-01	2.59179487E-03	6.84164508E-03
2.89080000E-01	8.36102564E-03	6.84333690E-03
2.89580000E-01	-5.92794872E-03	6.88419030E-03
2.90090000E-01	1.69871795E-03	6.83203131E-03
2.90590000E-01	-4.56487179E-03	6.89607181E-03
2.91100000E-01	-2.79974359E-03	6.87296147E-03
2.91610000E-01	-1.45487179E-03	6.84029486E-03
2.92110000E-01	-1.04917949E-02	6.87679186E-03
2.92620000E-01	-8.38743590E-03	6.88211459E-03
2.93130000E-01	-4.34487179E-03	6.90403567E-03
2.93630000E-01	-3.56410256E-03	6.88212318E-03
2.94140000E-01	-4.16435897E-03	6.88066931E-03
2.94650000E-01	-4.05179487E-03	6.88289247E-03
2.95150000E-01	-4.52410256E-03	6.89686522E-03
2.95660000E-01	-1.40897436E-03	6.85765382E-03
2.96170000E-01	2.53435897E-03	6.88036164E-03
2.96670000E-01	-8.58461538E-03	6.85984085E-03
2.97180000E-01	-4.69384615E-03	6.84718782E-03
2.97690000E-01	-7.59974359E-03	6.86427114E-03
2.98190000E-01	-1.00158974E-02	6.86894024E-03
2.98700000E-01	2.70564103E-03	6.81063730E-03
2.99210000E-01	-9.70487179E-03	6.85786669E-03
2.99710000E-01	-8.63000000E-03	6.83066759E-03
3.00220000E-01	-1.56164103E-02	6.85718639E-03
3.00730000E-01	-4.67358974E-03	6.78467393E-03
3.01230000E-01	-1.10948718E-03	6.79703288E-03
3.01740000E-01	-9.98179487E-03	6.84443410E-03
3.02250000E-01	-3.36692308E-03	6.82413372E-03
3.02750000E-01	-1.03515385E-02	6.77836643E-03
3.03260000E-01	-4.19974359E-03	6.79557791E-03
3.03770000E-01	-3.01461538E-03	6.74754077E-03
3.04270000E-01	-1.10158974E-02	6.76815791E-03
3.04780000E-01	-1.22715385E-02	6.73630382E-03
3.05290000E-01	-7.55871795E-03	6.72446403E-03
3.05790000E-01	-6.82384615E-03	6.74215754E-03
3.06300000E-01	-1.41538462E-02	6.69102399E-03
3.06800000E-01	-1.11633333E-02	6.68666771E-03
3.07310000E-01	-4.74641026E-03	6.69317031E-03
3.07820000E-01	-1.28123077E-02	6.66341497E-03
3.08320000E-01	-7.01179487E-03	6.66750846E-03
3.08830000E-01	-1.63438462E-02	6.64917416E-03
3.09340000E-01	-1.02689744E-02	6.64577330E-03
3.09840000E-01	1.20153846E-03	6.75701383E-03
3.10350000E-01	-7.38846154E-03	6.79814737E-03
3.10860000E-01	-7.83692308E-03	6.88455903E-03
3.11360000E-01	-1.21764103E-02	6.90079278E-03
3.11870000E-01	-9.44153846E-03	6.97365504E-03
3.12380000E-01	-1.02217949E-02	7.02033956E-03
3.12880000E-01	-1.78979487E-02	7.00426812E-03
3.13390000E-01	-1.82476923E-02	7.06904155E-03
3.13900000E-01	-9.88897436E-03	7.06890512E-03
3.14400000E-01	-1.37453846E-02	7.11174608E-03
3.14910000E-01	-1.62653846E-02	7.12190461E-03
3.15420000E-01	-1.29782051E-02	7.16021924E-03
3.15920000E-01	-1.49571795E-02	7.16858540E-03
3.16430000E-01	-1.41410256E-02	7.18244128E-03
3.16940000E-01	-1.12994872E-02	7.25231778E-03
3.17440000E-01	-7.08871795E-03	7.25663738E-03
3.17950000E-01	-1.58225641E-02	7.31247388E-03
3.18450000E-01	-1.64971795E-02	7.26459580E-03
3.18960000E-01	-6.71897436E-03	7.30451576E-03
3.19470000E-01	-1.92853846E-02	7.30759563E-03
3.19970000E-01	-1.20712821E-02	7.29727689E-03
3.20480000E-01	-1.21107692E-02	7.31847569E-03
3.20990000E-01	-1.64048718E-02	7.29412969E-03
3.21490000E-01	3.41794872E-04	7.31076694E-03
3.22000000E-01	-1.38694872E-02	7.25388001E-03
3.22510000E-01	-8.97461538E-03	7.27818905E-03
3.23010000E-01	-1.24082051E-02	7.30136663E-03
3.23520000E-01	-1.72566667E-02	7.29517849E-03
3.24030000E-01	-1.23984615E-02	7.31810599E-03
3.24530000E-01	-9.56871795E-03	7.26876973E-03
3.25040000E-01	-9.32897436E-03	7.29875969E-03
3.25550000E-01	-1.23394872E-02	7.30522387E-03
3.26050000E-01	-9.52102564E-03	7.29403265E-03
3.26560000E-01	-1.71225641E-02	7.31325937E-03
3.27070000E-01	-1.17010256E-02	7.30453100E-03
3.27570000E-01	-9.31410256E-03	7.32353760E-03
3.28080000E-01	-1.49015385E-02	7.32674873E-03
3.28590000E-01	-1.57256410E-02	7.31659119E-03
3.29090000E-01	-7.82692308E-03	7.34056406E-03
3.29600000E-01	-1.79594872E-02	7.35057095E-03
3.30100000E-01	-2.09787179E-02	7.35440160E-03
3.30610000E-01	-2.29302564E-02	7.34755532E-03
3.31120000E-01	-1.06848718E-02	7.35888122E-03
3.31620000E-01	-1.75771795E-02	7.36653008E-03
3.32130000E-01	-2.37671795E-02	7.37947154E-03
3.32640000E-01	-1.45448718E-02	7.37863831E-03
3.33140000E-01	-1.63892308E-02	7.43668094E-03
3.33650000E-01	-7.43128205E-03	7.38808462E-03
3.34160000E-01	-1.63282051E-02	7.41923370E-03
3.34660000E-01	-1.25438462E-02	7.42519588E-03
3.35170000E-01	-2.16369231E-02	7.39419273E-03
3.35680000E-01	-2.04007692E-02	7.43866801E-03
3.36180000E-01	-1.56874359E-02	7.43840216E-03
3.36690000E-01	-2.43561538E-02	7.45534062E-03
3.37200000E-01	-1.21689744E-02	7.43089458E-03
3.37700000E-01	-2.86387179E-02	7.42908338E-03
3.38210000E-01	-1.56697436E-02	7.46938561E-03
3.38720000E-01	-2.49148718E-02	7.45728559E-03
3.39220000E-01	-1.59712821E-02	7.47172703E-03
3.39730000E-01	-1.58225641E-02	7.47327652E-03
3.40230000E-01	-8.24461538E-03	7.44942769E-03
3.40740000E-01	-2.25528205E-02	7.47631723E-03
3.41250000E-01	-2.56158974E-02	7.50321988E-03
3.41750000E-01	-1.80358974E-02	7.50757830E-03
3.42260000E-01	-2.40441026E-02	7.50024832E-03
3.42770000E-01	-2.31684615E-02	7.52402902E-03
3.43270000E-01	-2.08379487E-02	7.45972496E-03
3.43780000E-01	-2.91828205E-02	7.50413518E-03
3.44290000E-01	-1.87292308E-02	7.49438156E-03
3.44790000E-01	-1.88774359E-02	7.55029454E-03
3.45300000E-01	-2.02482051E-02	7.53182134E-03
3.45810000E-01	-1.65512821E-02	7.52726857E-03
3.46310000E-01	-2.26710256E-02	7.54474098E-03
3.46820000E-01	-2.31453846E-02	7.54691996E-03
3.47330000E-01	-3.05733333E-02	7.49374480E-03
3.47830000E-01	-1.68302564E-02	7.57641676E-03
3.48340000E-01	-2.61902564E-02	7.56766432E-03
3.48840000E-01	-2.10102564E-02	7.61292747E-03
3.49350000E-01	-1.11120513E-02	7.58509647E-03
3.49860000E-01	-2.09112821E-02	7.62115364E-03
3.50360000E-01	-1.63569231E-02	7.58210804E-03
3.50870000E-01	-2.91425641E-02	7.59723689E-03
3.51380000E-01	-1.58394872E-02	7.56951250E-03
3.51880000E-01	-2.25676923E-02	7.58162760E-03
3.52390000E-01	-2.03669231E-02	7.58688313E-03
3.52900000E-01	-3.45889744E-02	7.55700430E-03
3.53400000E-01	-2.45853846E-02	7.55047826E-03
3.53910000E-01	-2.47517949E-02	7.35347004E-03
3.54420000E-01	-2.28923077E-02	7.33917987E-03
3.54920000E-01	-2.53548718E-02	7.29495591E-03
3.55430000E-01	-1.57074359E-02	7.30196341E-03
3.55940000E-01	-2.05023077E-02	7.17614055E-03
3.56440000E-01	-2.75976923E-02	7.12733402E-03
3.56950000E-01	-2.93389744E-02	7.10362997E-03
3.57450000E-01	-2.85205128E-02	7.16514418E-03
3.57960000E-01	-1.98735897E-02	7.23762773E-03
3.58470000E-01	-2.07200000E-02	7.25845723E-03
3.58970000E-01	-3.04979487E-02	7.23377999E-03
3.59480000E-01	-2.04010256E-02	7.28051798E-03
3.59990000E-01	-1.62325641E-02	7.25193124E-03
3.60490000E-01	-2.78141026E-02	7.26471351E-03
3.61000000E-01	-2.61146154E-02	7.29231220E-03
3.61510000E-01	-2.56512821E-02	7.28745129E-03
3.62010000E-01	-2.51505128E-02	7.28518075E-03
3.62520000E-01	-1.93894872E-02	7.33079887E-03
3.63030000E-01	-2.12600000E-02	7.32097512E-03
3.63530000E-01	-2.81946154E-02	7.34640999E-03
3.64040000E-01	-2.28456410E-02	7.32575605E-03
3.64550000E-01	-1.90658974E-02	7.38276172E-03
3.65050000E-01	-2.27225641E-02	7.39290095E-03
3.65560000E-01	-1.86546154E-02	7.42572981E-03
3.66060000E-01	-3.02374359E-02	7.46641784E-03
3.66570000E-01	-2.65556410E-02	7.45685211E-03
3.67080000E-01	-2.38584615E-02	7.44858434E-03
3.67580000E-01	-1.97669231E-02	7.52129571E-03
3.68090000E-01	-2.07505128E-02	7.55078047E-03
3.68600000E-01	-2.91879487E-02	7.66829784E-03
3.69100000E-01	-2.98197436E-02	7.72067579E-03
3.69610000E-01	-2.34910256E-02	7.72479028E-03
3.70120000E-01	-2.51441026E-02	7.74885089E-03
3.70620000E-01	-2.42094872E-02	7.80021452E-03
3.71130000E-01	-2.63182051E-02	7.84350551E-03
3.71640000E-01	-2.46017949E-02	7.82145268E-03
3.72140000E-01	-3.30548718E-02	7.75301043E-03
3.72650000E-01	-1.59276923E-02	7.78568925E-03
3.73150000E-01	-3.46774359E-02	7.85834198E-03
3.73660000E-01	-1.58456410E-02	7.84419125E-03
3.74170000E-01	-2.49794872E-02	7.85181450E-03
3.74670000E-01	-3.03746154E-02	7.90479614E-03
3.75180000E-01	-2.21771795E-02	7.93404285E-03
3.75690000E-01	-1.91625641E-02	7.99727560E-03
3.76190000E-01	-2.32264103E-02	7.99543380E-03
3.76700000E-01	-2.91000000E-02	8.02368666E-03
3.77210000E-01	-2.62117949E-02	8.05751669E-03
3.77710000E-01	-2.52648718E-02	8.11932251E-03
3.78220000E-01	-2.04364103E-02	8.15037798E-03
3.78730000E-01	-2.98774359E-02	8.17185414E-03
3.79230000E-01	-2.78076923E-02	8.21019611E-03
3.79740000E-01	-2.46766667E-02	8.23435114E-03
3.80240000E-01	-2.25123077E-02	8.27408005E-03
3.80750000E-01	-3.12202564E-02	8.30913362E-03
3.81260000E-01	-3.05358974E-02	8.34617268E-03
3.81760000E-01	-2.37164103E-02	8.34243704E-03
3.82270000E-01	-2.78038462E-02	8.44257358E-03
3.82780000E-01	-2.12830769E-02	8.45392274E-03
3.83280000E-01	-2.50525641E-02	8.47342894E-03
3.83790000E-01	-2.01223077E-02	8.50664131E-03
3.84300000E-01	-2.57315385E-02	8.54025389E-03
3.84800000E-01	-3.75689744E-02	8.56112326E-03
3.85310000E-01	-1.67451282E-02	8.61528438E-03
3.85820000E-01	-2.24984615E-02	8.65048561E-03
3.86320000E-01	-2.01625641E-02	8.71661323E-03
3.86830000E-01	-2.13535897E-02	8.67015974E-03
3.87330000E-01	-1.46443590E-02	8.71525407E-03
3.87840000E-01	-3.22528205E-02	8.79446160E-03
3.88350000E-01	-3.51382051E-02	8.80399918E-03
3.88850000E-01	-2.94169231E-02	8.85071089E-03
3.89360000E-01	-3.03628205E-02	8.88345363E-03
3.89870000E-01	-2.39174359E-02	8.93371104E-03
3.90370000E-01	-2.79710256E-02	8.99601377E-03
3.90880000E-01	-2.42838462E-02	8.97094258E-03
3.91390000E-01	-2.37538462E-02	9.13311642E-03
3.91890000E-01	-2.03889744E-02	9.07501248E-03
3.92400000E-01	-2.89861538E-02	9.09594691E-03
3.92900000E-01	-2.90969231E-02	9.17522900E-03
3.93410000E-01	-2.45320513E-02	9.23558013E-03
3.93920000E-01	-3.18184615E-02	9.27390775E-03
3.94420000E-01	-2.29441026E-02	1.01259611E-02
3.94930000E-01	-2.69594872E-02	9.32784724E-03
3.95440000E-01	-2.10202564E-02	9.40635533E-03
3.95940000E-01	-2.00974359E-02	9.36772545E-03
3.96450000E-01	-3.60789744E-02	9.43275663E-03
3.96960000E-01	-1.89730769E-02	9.51477769E-03
3.97460000E-01	-3.57466667E-02	9.54095333E-03
3.97970000E-01	-2.28994872E-02	9.55371719E-03
3.98470000E-01	-3.01487179E-02	9.68251954E-03
3.98980000E-01	-3.76912821E-02	9.65203307E-03
3.99490000E-01	-3.96382051E-02	9.66312834E-03
3.99990000E-01	-2.86648718E-02	9.67913191E-03
4.00500000E-01	-2.77102564E-02	9.82966293E-03
4.01010000E-01	-2.53830769E-02	9.85683183E-03
4.01510000E-01	-3.26661538E-02	9.79876068E-03
4.02020000E-01	-2.51874359E-02	9.97055108E-03
4.02530000E-01	-3.46164103E-02	9.91260392E-03
4.03030000E-01	-2.99992308E-02	9.86463702E-03
4.03540000E-01	-3.08397436E-02	9.94651320E-03
4.04050000E-01	-3.11664103E-02	1.00126702E-02
4.04550000E-01	-2.25400000E-02	1.00513401E-02
4.05060000E-01	-3.25687179E-02	9.99876537E-03
4.05560000E-01	-3.24533333E-02	1.01396354E-02
4.06070000E-01	-2.00230769E-02	1.01294889E-02
4.06580000E-01	-2.50146154E-02	1.01454533E-02
4.07080000E-01	-1.72358974E-02	1.02285994E-02
4.07590000E-01	-3.98807692E-02	1.02930779E-02
4.08100000E-01	-2.02882051E-02	1.01875663E-02
4.08600000E-01	-3.42312821E-02	1.02642216E-02
4.09110000E-01	-1.81066667E-02	1.02772427E-02
4.09620000E-01	-3.58515385E-02	1.03390800E-02
4.10120000E-01	-3.57789744E-02	1.02766288E-02
4.10630000E-01	-2.88423077E-02	1.03630275E-02
4.11130000E-01	-2.20035897E-02	1.04559888E-02
4.11640000E-01	-2.19971795E-02	1.02906724E-02
4.12150000E-01	-3.71792308E-02	1.02962913E-02
4.12650000E-01	-4.24207692E-02	1.03745987E-02
4.13160000E-01	-3.34915385E-02	1.03852038E-02
4.13670000E-01	-3.04741026E-02	1.04015881E-02
4.14170000E-01	-3.44700000E-02	1.04414785E-02
4.14680000E-01	-4.60579487E-02	1.05451307E-02
4.15180000E-01	-2.93330769E-02	1.04858633E-02
4.15690000E-01	-4.46171795E-02	1.04949042E-02
4.16200000E-01	-3.05517949E-02	1.05130849E-02
4.16700000E-01	-2.40466667E-02	1.07106322E-02
4.17210000E-01	-2.74535897E-02	1.05736417E-02
4.17720000E-01	-3.64415385E-02	1.06980958E-02
4.18220000E-01	-3.28505128E-02	1.06654929E-02
4.18730000E-01	-2.84602564E-02	1.07517540E-02
4.19240000E-01	-3.24225641E-02	1.08031972E-02
4.19740000E-01	-4.00920513E-02	1.09310157E-02
4.20250000E-01	-2.57266667E-02	1.09329389E-02
4.20750000E-01	-2.48607692E-02	1.09157294E-02
4.21260000E-01	-4.21143590E-02	1.09288140E-02
4.21770000E-01	-2.92758974E-02	1.11157152E-02
4.22270000E-01	-1.60738462E-02	1.11520714E-02
4.22780000E-01	-1.64792308E-02	1.12017253E-02
4.23290000E-01	-3.24071795E-02	1.12628894E-02
4.23790000E-01	-4.12143590E-02	1.14357720E-02
4.24300000E-01	-3.75607692E-02	1.13619995E-02
4.24810000E-01	-3.84128205E-02	1.14551772E-02
4.25310000E-01	-2.34800000E-02	1.15841142E-02
4.25820000E-01	-3.01579487E-02	1.16873300E-02
4.26320000E-01	-2.44258974E-02	1.17062723E-02
4.26830000E-01	-2.78917949E-02	1.17574219E-02
4.27340000E-01	-2.66733333E-02	1.19325441E-02
4.27840000E-01	-2.59325641E-02	1.18572399E-02
4.28350000E-01	-1.38505128E-02	1.19788415E-02
4.28860000E-01	-3.42479487E-02	1.20938613E-02
4.29360000E-01	-3.78533333E-02	1.23523145E-02
4.29870000E-01	-2.66987179E-02	1.22014972E-02
4.30370000E-01	-1.90653846E-02	1.22899938E-02
4.30880000E-01	-3.13441026E-02	1.24975411E-02
4.31390000E-01	-3.48335897E-02	1.25284728E-02
4.31890000E-01	-2.70294872E-02	1.25969457E-02
4.32400000E-01	-3.07066667E-02	1.27724685E-02
4.32910000E-01	-3.09217949E-02	1.29555361E-02
4.33410000E-01	-4.55489744E-02	1.28460730E-02
4.33920000E-01	-2.87864103E-02	1.29821202E-02
4.34430000E-01	-2.31251282E-02	1.32290406E-02
4.34930000E-01	-1.32338462E-02	1.32871723E-02
4.35440000E-01	-2.77407692E-02	1.33502858E-02
4.35940000E-01	-4.03605128E-02	1.34552163E-02
4.36450000E-01	-3.34215385E-02	1.35436777E-02
4.36960000E-01	-4.36846154E-02	1.36667822E-02
4.37460000E-01	-2.51797436E-02	1.36859843E-02
4.37970000E-01	-3.49702564E-02	1.38582029E-02
4.38480000E-01	-1.01225641E-02	1.40202470E-02
4.38980000E-01	-1.68584615E-02	1.41015458E-02
4.39490000E-01	-3.82292308E-02	1.42180819E-02
4.39990000E-01	-4.50482051E-02	1.43840242E-02
