## Supplementary material for "Disordered proteins interact with the chemical environment to tune their protective function during drying": File S1: 10T Fit - 4.csv

#q**2_data	ln(I(q))_data	error_data	q**2_fit	ln(I(q))_fit	normalized_residual
0.00012996	1.805554857111682	1.0663007950937	0.00023901159999999998	1.2527333809606724	0.26636965380792627
0.0001418481	1.668146491813031	1.0958259154398247	0.00025472159999999995	1.2438054365206255	0.38444212807336015
0.00015425640000000002	1.5739185548848897	0.9548322029011644	0.00027126089999999993	1.234406203453963	0.12457189191705703
0.00016692639999999997	1.4086284726807385	0.6162820990249143	0.0002883204	1.22471134233525	0.3759682417544868
0.00018036489999999998	1.3601272772182647	0.5378377608008531	0.00030555039999999995	1.2149195865935563	0.6560773206565422
0.00019432359999999998	1.3490387832228876	0.4140811297087947	0.00032364009999999996	1.204639265999214	-0.1748888247897971
0.0002085136	1.325138966749872	0.2905361189301468	0.00034224999999999994	1.1940633173528212	-0.3096470020072989
0.0002235025	1.3266920130098414	0.26135121803842126	0.000361	1.1834077503094809	0.06738736021877106
0.00023901159999999998	1.3097606295740138	0.21409063606946233	0.0003806401	1.1722463421874587	0.13345900355162238
0.00025472159999999995	1.3050361239479424	0.15927153388255302	0.00040080039999999996	1.1607893060133865	0.7892786479691295
0.00027126089999999993	1.2507439344743947	0.1311510226665727	0.0004210704	1.149269927668399	-0.09858315344652896
0.0002883204	1.2671798638367449	0.1129577362792984	0.0004422609	1.1372274320186972	-0.01044773449110538
0.00030555039999999995	1.2763156479851194	0.09358052695698063	0.0004639716	1.1248893083169451	-0.25813959657958496
0.00032364009999999996	1.1909535747566287	0.0782536634861289	0.0004857616	1.112506118670311	0.5503647307845992
0.00034224999999999994	1.1734621274754653	0.06653121051974638	0.0005085025	1.0995825354929294	-0.12791707778564648
0.000361	1.1873014523861034	0.057780896357740565	0.0005317636000000001	1.0863633242634976	-0.7217814809240889
0.0003806401	1.1788089875613128	0.04917349297693235	0.0005550736000000001	1.0731163233152166	-0.31003917689746024
0.00040080039999999996	1.1936371914211694	0.04161760297494795	0.0005793649	1.0593116526101554	-0.06531685210676173
0.0004210704	1.1456916696472161	0.0362968508927215	0.0006041764	1.0452113538530436	-0.022585641541495338
0.0004422609	1.1368802147305603	0.033233739662174175	0.0006295081	1.0308154270438816	-0.948758002727524
0.0004639716	1.1178881301781947	0.027121674595907936	0.0006548481000000001	1.016414783370375	-0.0774353451855068
0.0004857616	1.125788536432914	0.024133846192629014	0.0006812100000000001	1.0014333970855835	1.345946834372501
0.0005085025	1.0966501950207002	0.022923760634549692	0.0007080921	0.9861563827487417	-0.15245418914664594
0.0005317636000000001	1.07156754765794	0.02049896955878483
0.0005550736000000001	1.0672146719429818	0.019035179461164075
0.0005793649	1.0581777711522766	0.017359707660519
0.0006041764	1.0448310633489448	0.016837710958979717
0.0006295081	1.0154997811991693	0.01614283705716565
0.0006548481000000001	1.0152822399940082	0.014625664464380463
0.0006812100000000001	1.0202814465828867	0.014003561668236578
0.0007080921	0.98404820163321	0.013828292468262839
0.0007349520999999999	0.9776653105203001	0.013026635241696996
0.0007628644	0.9454531409992211	0.013026661956813027
0.0007912968999999999	0.9410266723063498	0.012669162280160795
