## Supplementary material for "Disordered proteins interact with the chemical environment to tune their protective function during drying": File S1: 100S - 4.csv

Q	I(Q)	Error
1.14000000E-02	4.38362546E+02	3.33057774E+01
1.19100000E-02	2.97334440E+02	2.62898518E+01
1.24200000E-02	2.13252905E+02	2.17449209E+01
1.29200000E-02	1.44014913E+02	1.66603417E+01
1.34300000E-02	8.44992907E+01	1.14529043E+01
1.39400000E-02	6.14730743E+01	9.53498716E+00
1.44400000E-02	3.77568514E+01	6.08530921E+00
1.49500000E-02	2.63994925E+01	4.09571772E+00
1.54600000E-02	1.95994714E+01	2.92801665E+00
1.59600000E-02	1.62908557E+01	2.12496277E+00
1.64700000E-02	1.40415082E+01	1.60077004E+00
1.69800000E-02	1.21744596E+01	1.27411874E+00
1.74800000E-02	1.14125789E+01	1.01271455E+00
1.79900000E-02	1.03948625E+01	6.95243704E-01
1.85000000E-02	9.89970286E+00	5.16654700E-01
1.90000000E-02	9.63560286E+00	4.33710245E-01
1.95100000E-02	9.09784679E+00	3.20025220E-01
2.00200000E-02	9.02328964E+00	2.82956034E-01
2.05200000E-02	8.81269893E+00	2.35002405E-01
2.10300000E-02	8.62943179E+00	1.95424870E-01
2.15400000E-02	8.74419964E+00	1.77431957E-01
2.20400000E-02	8.18104929E+00	1.63734150E-01
2.25500000E-02	8.26055893E+00	1.43225660E-01
2.30600000E-02	8.15718357E+00	1.32002858E-01
2.35600000E-02	7.96848214E+00	1.19016810E-01
2.40700000E-02	7.93613429E+00	1.14132732E-01
2.45800000E-02	7.80158964E+00	1.04712198E-01
2.50900000E-02	7.70558143E+00	9.78105231E-02
2.55900000E-02	7.65562179E+00	9.44467452E-02
2.61000000E-02	7.60781750E+00	8.93864666E-02
2.66100000E-02	7.45885286E+00	8.69522767E-02
2.71100000E-02	7.28276393E+00	8.59006087E-02
2.76200000E-02	7.21243607E+00	8.40040730E-02
2.81300000E-02	7.15627000E+00	8.00145480E-02
2.86300000E-02	7.11879393E+00	7.91134945E-02
2.91400000E-02	7.14129393E+00	7.84849318E-02
2.96500000E-02	6.88848464E+00	7.63858563E-02
3.01500000E-02	6.84385929E+00	7.43962487E-02
3.06600000E-02	6.74623893E+00	7.42146753E-02
3.11700000E-02	6.56204393E+00	7.19113226E-02
3.16700000E-02	6.63595107E+00	7.14548509E-02
3.21800000E-02	6.37155607E+00	7.08544568E-02
3.26900000E-02	6.37354643E+00	7.08224373E-02
3.31900000E-02	6.29544464E+00	6.75258299E-02
3.37000000E-02	6.16687286E+00	6.82965135E-02
3.42100000E-02	5.99601143E+00	6.70274977E-02
3.47100000E-02	5.84783143E+00	6.64298462E-02
3.52200000E-02	5.94894286E+00	6.50112451E-02
3.57300000E-02	5.74162464E+00	6.48778800E-02
3.62300000E-02	5.74144036E+00	6.41073502E-02
3.67400000E-02	5.58308214E+00	6.25921410E-02
3.72500000E-02	5.53969679E+00	6.19366791E-02
3.77500000E-02	5.56459429E+00	6.10157284E-02
3.82600000E-02	5.52126929E+00	6.04562063E-02
3.87700000E-02	5.35599464E+00	5.97845535E-02
3.92700000E-02	5.24989571E+00	5.96988102E-02
3.97800000E-02	5.24649857E+00	5.96641569E-02
4.02900000E-02	5.03825929E+00	5.73714109E-02
4.08000000E-02	5.06535071E+00	5.77192345E-02
4.13000000E-02	4.91831643E+00	5.79754455E-02
4.18100000E-02	4.90037357E+00	5.71522695E-02
4.23200000E-02	4.90417000E+00	5.64721370E-02
4.28200000E-02	4.87249571E+00	5.66193081E-02
4.33300000E-02	4.65590536E+00	5.49859865E-02
4.38400000E-02	4.72833286E+00	5.48282180E-02
4.43400000E-02	4.63960893E+00	5.44472119E-02
4.48500000E-02	4.49493964E+00	5.42863704E-02
4.53600000E-02	4.41547179E+00	5.34925639E-02
4.58600000E-02	4.39792964E+00	5.29265177E-02
4.63700000E-02	4.27448821E+00	5.33528915E-02
4.68800000E-02	4.24850679E+00	5.26351901E-02
4.73800000E-02	4.21802071E+00	5.18146660E-02
4.78900000E-02	4.16083250E+00	5.14218554E-02
4.84000000E-02	4.10246571E+00	5.16917453E-02
4.89000000E-02	3.96978250E+00	5.10288039E-02
4.94100000E-02	4.03843036E+00	5.04038818E-02
4.99200000E-02	3.94671750E+00	4.99920954E-02
5.04200000E-02	3.90696536E+00	4.94716391E-02
5.09300000E-02	3.77605286E+00	4.89153357E-02
5.14400000E-02	3.75708214E+00	4.86043008E-02
5.19400000E-02	3.75088893E+00	4.82821147E-02
5.24500000E-02	3.68081714E+00	4.68008980E-02
5.29600000E-02	3.64085643E+00	4.71592875E-02
5.34600000E-02	3.56583750E+00	4.71957583E-02
5.39700000E-02	3.41336464E+00	4.64886091E-02
5.44800000E-02	3.50347857E+00	4.58954844E-02
5.49800000E-02	3.49311929E+00	4.58670001E-02
5.54900000E-02	3.36433750E+00	4.61175336E-02
5.60000000E-02	3.33137750E+00	4.55168413E-02
5.65000000E-02	3.36390750E+00	4.53296818E-02
5.70100000E-02	3.26636000E+00	4.46495932E-02
5.75200000E-02	3.19238214E+00	4.46089368E-02
5.80300000E-02	3.13063143E+00	4.43500221E-02
5.85300000E-02	3.09507321E+00	4.39708001E-02
5.90400000E-02	3.15682536E+00	4.44128856E-02
5.95500000E-02	3.10581786E+00	4.31949681E-02
6.00500000E-02	3.01543821E+00	4.32649227E-02
6.05600000E-02	3.05596571E+00	4.33794325E-02
6.10700000E-02	2.95908643E+00	4.32483872E-02
6.15700000E-02	2.88789929E+00	4.25004896E-02
6.20800000E-02	2.87053571E+00	4.21923632E-02
6.25900000E-02	2.84382143E+00	4.21464003E-02
6.30900000E-02	2.84422000E+00	4.19472365E-02
6.36000000E-02	2.77006250E+00	4.15233945E-02
6.41100000E-02	2.83424786E+00	4.15570437E-02
6.46100000E-02	2.78804071E+00	4.10449698E-02
6.51200000E-02	2.64109357E+00	4.12742540E-02
6.56300000E-02	2.70032929E+00	4.06226403E-02
6.61300000E-02	2.66509000E+00	4.10307301E-02
6.66400000E-02	2.60545607E+00	4.02320994E-02
6.71500000E-02	2.60128536E+00	4.02414184E-02
6.76500000E-02	2.62350893E+00	4.01566363E-02
6.81600000E-02	2.54690893E+00	3.98337339E-02
6.86700000E-02	2.49200107E+00	3.95732899E-02
6.91700000E-02	2.50005714E+00	3.93943577E-02
6.96800000E-02	2.42466750E+00	3.94989784E-02
7.01900000E-02	2.46367786E+00	3.91307931E-02
7.06900000E-02	2.39735250E+00	3.87685481E-02
7.12000000E-02	2.33222321E+00	3.92113383E-02
7.17100000E-02	2.38793036E+00	3.86769571E-02
7.22100000E-02	2.32979964E+00	3.79504584E-02
7.27200000E-02	2.27610929E+00	3.83654163E-02
7.32300000E-02	2.36518357E+00	3.83145660E-02
7.37300000E-02	2.39621821E+00	3.77265107E-02
7.42400000E-02	2.19915036E+00	3.73974116E-02
7.47500000E-02	2.17585321E+00	3.80808715E-02
7.52600000E-02	2.18784536E+00	3.72032068E-02
7.57600000E-02	2.20504786E+00	3.73743844E-02
7.62700000E-02	2.14837214E+00	3.66387805E-02
7.67800000E-02	2.18758321E+00	3.69834653E-02
7.72800000E-02	2.17431357E+00	3.67136071E-02
7.77900000E-02	2.16217571E+00	3.66353174E-02
7.83000000E-02	2.09958571E+00	3.64731172E-02
7.88000000E-02	2.08175929E+00	3.67340706E-02
7.93100000E-02	1.98155036E+00	3.65287712E-02
7.98200000E-02	1.95176179E+00	3.71203612E-02
8.03200000E-02	1.96427857E+00	3.69972139E-02
8.08300000E-02	1.91280857E+00	3.68434887E-02
8.13400000E-02	1.87273393E+00	3.69975590E-02
8.18400000E-02	1.88113571E+00	3.71929588E-02
8.23500000E-02	1.79914179E+00	3.68339425E-02
8.28600000E-02	1.84844857E+00	3.71923931E-02
8.33600000E-02	1.74492036E+00	3.75790160E-02
8.38700000E-02	1.76779857E+00	3.70879941E-02
8.43800000E-02	1.79891429E+00	3.67900672E-02
8.48800000E-02	1.66732643E+00	3.68904256E-02
8.53900000E-02	1.68960821E+00	3.73380771E-02
8.59000000E-02	1.71878214E+00	3.69033623E-02
8.64000000E-02	1.69832500E+00	3.67301804E-02
8.69100000E-02	1.71425393E+00	3.72704884E-02
8.74200000E-02	1.59542964E+00	3.68393425E-02
8.79200000E-02	1.60226714E+00	3.63479919E-02
8.84300000E-02	1.62387357E+00	3.62690307E-02
8.89400000E-02	1.56919071E+00	3.70202357E-02
8.94400000E-02	1.51922250E+00	3.65379316E-02
8.99500000E-02	1.51242000E+00	3.62415746E-02
9.04600000E-02	1.50055929E+00	3.63560959E-02
9.09600000E-02	1.44839107E+00	3.61649857E-02
9.14700000E-02	1.51226036E+00	3.55225003E-02
9.19800000E-02	1.50247893E+00	3.52935839E-02
9.24800000E-02	1.46591607E+00	3.58706203E-02
9.29900000E-02	1.52142143E+00	3.53766530E-02
9.35000000E-02	1.53540179E+00	3.56254387E-02
9.40100000E-02	1.53235429E+00	3.62004414E-02
9.45100000E-02	1.54592000E+00	3.60190866E-02
9.50200000E-02	1.53964607E+00	3.57725049E-02
9.55300000E-02	1.48989321E+00	3.56739712E-02
9.60300000E-02	1.49129429E+00	3.62005312E-02
9.65400000E-02	1.51969036E+00	3.57340415E-02
9.70500000E-02	1.53286643E+00	3.59895137E-02
9.75500000E-02	1.53780500E+00	3.62475525E-02
9.80600000E-02	1.53209393E+00	3.57155585E-02
9.85700000E-02	1.51212821E+00	3.58041625E-02
9.90700000E-02	1.49067464E+00	3.57833857E-02
9.95800000E-02	1.45929000E+00	3.58427823E-02
1.00090000E-01	1.49336036E+00	3.54375788E-02
1.00590000E-01	1.44983179E+00	3.56262082E-02
1.01100000E-01	1.47790107E+00	3.59992801E-02
1.01610000E-01	1.46528500E+00	3.59233012E-02
1.02110000E-01	1.49299821E+00	3.62843484E-02
1.02620000E-01	1.46440429E+00	3.62205537E-02
1.03130000E-01	1.46993250E+00	3.64422970E-02
1.03630000E-01	1.35724821E+00	3.52234273E-02
1.04140000E-01	1.45202357E+00	3.50524033E-02
1.04650000E-01	1.40439357E+00	3.53199199E-02
1.05150000E-01	1.37598679E+00	3.45415537E-02
1.05660000E-01	1.37056857E+00	3.47023273E-02
1.06170000E-01	1.39212750E+00	3.48924232E-02
1.06670000E-01	1.44178286E+00	3.46250591E-02
1.07180000E-01	1.34418036E+00	3.43437523E-02
1.07690000E-01	1.34123036E+00	3.37906539E-02
1.08190000E-01	1.32945393E+00	3.41435199E-02
1.08700000E-01	1.27666321E+00	3.33585180E-02
1.09210000E-01	1.29775250E+00	3.33413333E-02
1.09710000E-01	1.35129214E+00	3.33633104E-02
1.10220000E-01	1.28721393E+00	3.25333296E-02
1.10730000E-01	1.31080143E+00	3.26898187E-02
1.11230000E-01	1.27189357E+00	3.25064858E-02
1.11740000E-01	1.32150679E+00	3.27439853E-02
1.12250000E-01	1.29299429E+00	3.20258901E-02
1.12750000E-01	1.26633179E+00	3.19568787E-02
1.13260000E-01	1.24822714E+00	3.19854681E-02
1.13770000E-01	1.20485357E+00	3.17902055E-02
1.14280000E-01	1.23074143E+00	3.15158265E-02
1.14780000E-01	1.23182750E+00	3.16249874E-02
1.15290000E-01	1.24498250E+00	3.12897048E-02
1.15800000E-01	1.20829786E+00	3.12819212E-02
1.16300000E-01	1.19648429E+00	3.11519838E-02
1.16810000E-01	1.21228750E+00	3.10783876E-02
1.17320000E-01	1.21922607E+00	3.07045969E-02
1.17820000E-01	1.15826714E+00	3.08868238E-02
1.18330000E-01	1.14999500E+00	3.03768755E-02
1.18840000E-01	1.13382286E+00	3.05362037E-02
1.19340000E-01	1.16970321E+00	3.02451044E-02
1.19850000E-01	1.18486393E+00	3.01635348E-02
1.20360000E-01	1.19185821E+00	3.03223461E-02
1.20860000E-01	1.09932393E+00	2.97148954E-02
1.21370000E-01	1.14813607E+00	2.99178422E-02
1.21880000E-01	1.13348821E+00	3.00600303E-02
1.22380000E-01	1.17960821E+00	2.96936724E-02
1.22890000E-01	1.13419786E+00	2.96102136E-02
1.23400000E-01	1.15200571E+00	2.95972533E-02
1.23900000E-01	1.08769036E+00	2.93709577E-02
1.24410000E-01	1.11689714E+00	2.90677511E-02
1.24920000E-01	1.14643643E+00	2.92319227E-02
1.25420000E-01	1.08620107E+00	2.91917541E-02
1.25930000E-01	1.08888321E+00	2.90345791E-02
1.26440000E-01	1.08145607E+00	2.84519040E-02
1.26940000E-01	1.05193750E+00	2.84838147E-02
1.27450000E-01	1.08831321E+00	2.88041174E-02
1.27960000E-01	1.01506250E+00	2.82183784E-02
1.28460000E-01	1.04219036E+00	2.86174332E-02
1.28970000E-01	1.09039286E+00	2.82673512E-02
1.29480000E-01	1.05615571E+00	2.81287366E-02
1.29980000E-01	1.10345607E+00	2.79593710E-02
1.30490000E-01	1.01414964E+00	2.79642654E-02
1.31000000E-01	1.02852929E+00	2.78954864E-02
1.31500000E-01	1.06505036E+00	2.79140751E-02
1.32010000E-01	1.01685536E+00	2.76824776E-02
1.32520000E-01	9.72265714E-01	2.76867872E-02
1.33020000E-01	1.02034286E+00	2.74975067E-02
1.33530000E-01	9.82008214E-01	2.73063573E-02
1.34040000E-01	9.64096071E-01	2.73123117E-02
1.34540000E-01	9.66258571E-01	2.72697313E-02
1.35050000E-01	9.47256786E-01	2.72635271E-02
1.35560000E-01	9.82875714E-01	2.72348614E-02
1.36060000E-01	9.79132143E-01	2.70113547E-02
1.36570000E-01	9.71322857E-01	2.69283959E-02
1.37080000E-01	9.71421429E-01	2.69213800E-02
1.37580000E-01	9.81083571E-01	2.70014710E-02
1.38090000E-01	9.23211071E-01	2.69892686E-02
1.38600000E-01	9.44763929E-01	2.67746590E-02
1.39110000E-01	9.41823214E-01	2.65782589E-02
1.39610000E-01	8.95594286E-01	2.67256003E-02
1.40120000E-01	9.01173929E-01	2.65602148E-02
1.40630000E-01	9.02493214E-01	2.62798131E-02
1.41130000E-01	9.02097857E-01	2.62436236E-02
1.41640000E-01	9.40516786E-01	2.60846989E-02
1.42150000E-01	8.62011071E-01	2.62980962E-02
1.42650000E-01	8.91725714E-01	2.60803761E-02
1.43160000E-01	8.96908571E-01	2.62171888E-02
1.43670000E-01	9.24598929E-01	2.59958014E-02
1.44170000E-01	8.78853929E-01	2.58076974E-02
1.44680000E-01	8.71965000E-01	2.58070090E-02
1.45190000E-01	8.49377857E-01	2.59502548E-02
1.45690000E-01	8.80029286E-01	2.57732552E-02
1.46200000E-01	8.99806429E-01	2.56313913E-02
1.46710000E-01	8.54058929E-01	2.55803483E-02
1.47210000E-01	8.66934286E-01	2.54435228E-02
1.47720000E-01	8.23561071E-01	2.54870591E-02
1.48230000E-01	8.50278929E-01	2.54886814E-02
1.48730000E-01	8.38931429E-01	2.53229523E-02
1.49240000E-01	8.30112143E-01	2.53246099E-02
1.49750000E-01	8.82463929E-01	2.53456548E-02
1.50250000E-01	8.74253929E-01	2.52944347E-02
1.50760000E-01	8.04566429E-01	2.51559185E-02
1.51270000E-01	8.34405357E-01	2.51439172E-02
1.51770000E-01	8.08178214E-01	2.51652387E-02
1.52280000E-01	8.06528571E-01	2.50381409E-02
1.52790000E-01	8.30071429E-01	2.48962195E-02
1.53290000E-01	8.27186429E-01	2.47013059E-02
1.53800000E-01	8.05145714E-01	2.47978146E-02
1.54310000E-01	8.16611071E-01	2.45692508E-02
1.54810000E-01	7.82177857E-01	2.46213527E-02
1.55320000E-01	8.09620357E-01	2.45677192E-02
1.55830000E-01	7.39071071E-01	2.45830088E-02
1.56330000E-01	7.94874643E-01	2.44768632E-02
1.56840000E-01	7.93301429E-01	2.44716908E-02
1.57350000E-01	7.72473571E-01	2.45937537E-02
1.57850000E-01	7.60969643E-01	2.43565226E-02
1.58360000E-01	7.71018929E-01	2.38795773E-02
1.58870000E-01	7.47345000E-01	2.41086412E-02
1.59370000E-01	7.59095357E-01	2.40973101E-02
1.59880000E-01	7.36129286E-01	2.39173867E-02
1.60390000E-01	7.51477500E-01	2.39246864E-02
1.60890000E-01	7.55391429E-01	2.40745420E-02
1.61400000E-01	7.15394643E-01	2.37531667E-02
1.61910000E-01	7.49219643E-01	2.37442127E-02
1.62410000E-01	7.37547857E-01	2.37096890E-02
1.62920000E-01	7.31523571E-01	2.37938819E-02
1.63430000E-01	7.33814286E-01	2.37350072E-02
1.63930000E-01	7.40110714E-01	2.35187338E-02
1.64440000E-01	7.53592500E-01	2.37545388E-02
1.64950000E-01	7.07650714E-01	2.34824023E-02
1.65450000E-01	7.09486071E-01	2.33716646E-02
1.65960000E-01	6.99317857E-01	2.33944461E-02
1.66470000E-01	7.28181786E-01	2.34825125E-02
1.66970000E-01	7.04039643E-01	2.32041361E-02
1.67480000E-01	6.90829286E-01	2.35200748E-02
1.67990000E-01	6.87757857E-01	2.35910375E-02
1.68490000E-01	6.59222143E-01	2.36492480E-02
1.69000000E-01	6.98675714E-01	2.37818104E-02
1.69510000E-01	6.22130357E-01	2.36397019E-02
1.70010000E-01	6.15271786E-01	2.37748153E-02
1.70520000E-01	6.20313214E-01	2.37567330E-02
1.71030000E-01	6.50027500E-01	2.37825175E-02
1.71530000E-01	6.00626071E-01	2.39305334E-02
1.72040000E-01	6.18724286E-01	2.39705815E-02
1.72550000E-01	6.43047500E-01	2.37178150E-02
1.73050000E-01	5.93840357E-01	2.38877677E-02
1.73560000E-01	5.76791429E-01	2.40157779E-02
1.74070000E-01	5.93103214E-01	2.37845305E-02
1.74570000E-01	5.90172500E-01	2.37572054E-02
1.75080000E-01	5.80751429E-01	2.39538617E-02
1.75590000E-01	6.19027500E-01	2.38445291E-02
1.76100000E-01	5.42782143E-01	2.36600610E-02
1.76600000E-01	6.04783571E-01	2.38105002E-02
1.77110000E-01	5.54060357E-01	2.39957445E-02
1.77620000E-01	5.40787500E-01	2.36965704E-02
1.78120000E-01	5.32608214E-01	2.38352824E-02
1.78630000E-01	5.37351429E-01	2.39924349E-02
1.79140000E-01	5.38394643E-01	2.36644745E-02
1.79640000E-01	5.50001429E-01	2.36403262E-02
1.80150000E-01	5.60626429E-01	2.37346376E-02
1.80660000E-01	4.92790357E-01	2.37950955E-02
1.81160000E-01	5.34575714E-01	2.36301016E-02
1.81670000E-01	5.49303214E-01	2.39826411E-02
1.82180000E-01	5.14216071E-01	2.43199989E-02
1.82680000E-01	5.11140714E-01	2.41537230E-02
1.83190000E-01	5.24605714E-01	2.42476069E-02
1.83700000E-01	5.13928929E-01	2.43942305E-02
1.84200000E-01	5.03691429E-01	2.44652056E-02
1.84710000E-01	5.28843571E-01	2.44399222E-02
1.85220000E-01	4.59454286E-01	2.45715045E-02
1.85720000E-01	4.99782857E-01	2.46679862E-02
1.86230000E-01	4.51440357E-01	2.46907208E-02
1.86740000E-01	4.95436786E-01	2.47692741E-02
1.87240000E-01	4.91321429E-01	2.48516206E-02
1.87750000E-01	4.91416429E-01	2.49901983E-02
1.88260000E-01	4.58742857E-01	2.48051750E-02
1.88760000E-01	4.64904286E-01	2.48564936E-02
1.89270000E-01	4.92273571E-01	2.50734809E-02
1.89780000E-01	4.41466071E-01	2.49458506E-02
1.90280000E-01	4.82762500E-01	2.50630194E-02
1.90790000E-01	4.45007143E-01	2.51223707E-02
1.91300000E-01	4.45862857E-01	2.52807001E-02
1.91800000E-01	4.49395714E-01	2.51317850E-02
1.92310000E-01	4.57420000E-01	2.51548008E-02
1.92820000E-01	4.52952500E-01	2.53578326E-02
1.93320000E-01	4.33265000E-01	2.53614703E-02
1.93830000E-01	4.84705000E-01	2.52920330E-02
1.94340000E-01	4.19508214E-01	2.53350296E-02
1.94840000E-01	4.49259643E-01	2.55253598E-02
1.95350000E-01	4.80342500E-01	2.51897227E-02
1.95860000E-01	4.05018571E-01	2.53086117E-02
1.96360000E-01	4.30921786E-01	2.57031866E-02
1.96870000E-01	4.47562143E-01	2.53606722E-02
1.97380000E-01	4.43238571E-01	2.53873974E-02
1.97880000E-01	4.22228929E-01	2.54084793E-02
1.98390000E-01	4.33459286E-01	2.55304405E-02
1.98900000E-01	4.38442500E-01	2.55791343E-02
1.99400000E-01	4.41505000E-01	2.54285473E-02
1.99910000E-01	4.26879643E-01	2.59285633E-02
2.00420000E-01	3.65502500E-01	2.53636406E-02
2.00920000E-01	4.00996429E-01	2.53716567E-02
2.01430000E-01	4.07151071E-01	2.56986507E-02
2.01940000E-01	4.03072500E-01	2.58021880E-02
2.02440000E-01	3.57292143E-01	2.54824184E-02
2.02950000E-01	4.37981071E-01	2.56629717E-02
2.03460000E-01	4.25122143E-01	2.57375455E-02
2.03960000E-01	3.78981786E-01	2.56412470E-02
2.04470000E-01	4.16422500E-01	2.54457062E-02
2.04980000E-01	3.97508214E-01	2.54576951E-02
2.05480000E-01	4.18185000E-01	2.56491013E-02
2.05990000E-01	3.83195714E-01	2.54864862E-02
2.06500000E-01	4.00138929E-01	2.55030706E-02
2.07000000E-01	3.79136429E-01	2.57241358E-02
2.07510000E-01	3.65873571E-01	2.55487856E-02
2.08020000E-01	4.22620357E-01	2.54482384E-02
2.08520000E-01	4.01698929E-01	2.58598548E-02
2.09030000E-01	3.76311786E-01	2.57222265E-02
2.09540000E-01	3.77475357E-01	2.51905125E-02
2.10040000E-01	3.80983929E-01	2.52957074E-02
2.10550000E-01	3.42040357E-01	2.56246351E-02
2.11060000E-01	3.43534286E-01	2.54634987E-02
2.11560000E-01	3.77889643E-01	2.53818809E-02
2.12070000E-01	3.65866429E-01	2.55443864E-02
2.12580000E-01	3.57982143E-01	2.56177411E-02
2.13080000E-01	3.49172500E-01	2.53375078E-02
2.13590000E-01	3.38294643E-01	2.54711918E-02
2.14100000E-01	3.40627857E-01	2.54672544E-02
2.14600000E-01	3.49088571E-01	2.53674004E-02
2.15110000E-01	3.44222143E-01	2.53656784E-02
2.15620000E-01	3.70276429E-01	2.55224192E-02
2.16120000E-01	3.26416786E-01	2.55402564E-02
2.16630000E-01	3.19848214E-01	2.51080861E-02
2.17140000E-01	3.29050714E-01	2.51909928E-02
2.17640000E-01	3.55655714E-01	2.54239300E-02
2.18150000E-01	3.89145714E-01	2.52103275E-02
2.18660000E-01	3.49828929E-01	2.50940453E-02
2.19160000E-01	3.32620714E-01	2.51627100E-02
2.19670000E-01	3.51987500E-01	2.53979798E-02
2.20180000E-01	3.37923571E-01	2.49060811E-02
2.20680000E-01	3.59326071E-01	2.50445612E-02
2.21190000E-01	3.69295714E-01	2.52214618E-02
2.21700000E-01	3.46889643E-01	2.48143525E-02
2.22200000E-01	3.64558929E-01	2.47782985E-02
2.22710000E-01	3.53358929E-01	2.48424317E-02
2.23220000E-01	3.09713214E-01	2.51843745E-02
2.23720000E-01	3.38335714E-01	2.46641327E-02
2.24230000E-01	3.73578214E-01	2.46098178E-02
2.24740000E-01	2.93366071E-01	2.48047474E-02
2.25240000E-01	3.19318214E-01	2.46506224E-02
2.25750000E-01	3.59031429E-01	2.43736294E-02
2.26260000E-01	3.36569643E-01	2.45890613E-02
2.26760000E-01	3.35645357E-01	2.45660768E-02
2.27270000E-01	3.60558929E-01	2.43728133E-02
2.27780000E-01	3.31150714E-01	2.43042287E-02
2.28280000E-01	3.14041071E-01	2.42865761E-02
2.28790000E-01	3.42779643E-01	2.40896095E-02
2.29300000E-01	3.22686429E-01	2.39753986E-02
2.29800000E-01	3.68111429E-01	2.41519221E-02
2.30310000E-01	3.31723929E-01	2.41256050E-02
2.30820000E-01	3.30306786E-01	2.36434027E-02
2.31320000E-01	3.34516071E-01	2.36619448E-02
2.31830000E-01	3.44928929E-01	2.38627297E-02
2.32340000E-01	3.30131786E-01	2.34790779E-02
2.32840000E-01	3.14989643E-01	2.36550991E-02
2.33350000E-01	3.44791071E-01	2.36176223E-02
2.33860000E-01	2.93417500E-01	2.38063156E-02
2.34360000E-01	3.26417857E-01	2.32573765E-02
2.34870000E-01	3.52894643E-01	2.32194482E-02
2.35380000E-01	3.52485000E-01	2.33122107E-02
2.35880000E-01	3.27515000E-01	2.30388538E-02
2.36390000E-01	3.31767857E-01	2.29995183E-02
2.36900000E-01	3.30755000E-01	2.32475692E-02
2.37400000E-01	3.40304286E-01	2.30708132E-02
2.37910000E-01	3.11209286E-01	2.29305629E-02
2.38420000E-01	3.22038571E-01	2.30184959E-02
2.38920000E-01	3.31652143E-01	2.30770840E-02
2.39430000E-01	3.38721071E-01	2.29676404E-02
2.39940000E-01	2.94441786E-01	2.27958763E-02
2.40440000E-01	3.51275000E-01	2.28285824E-02
2.40950000E-01	3.57069286E-01	2.28127464E-02
2.41450000E-01	3.56230000E-01	2.26693927E-02
2.41960000E-01	2.82559643E-01	2.25643662E-02
2.42470000E-01	3.15418214E-01	2.26980087E-02
2.42970000E-01	3.13460357E-01	2.24612402E-02
2.43480000E-01	3.27165000E-01	2.24927727E-02
2.43990000E-01	2.79433214E-01	2.25632875E-02
2.44490000E-01	3.30509286E-01	2.24153469E-02
2.45000000E-01	3.33673214E-01	2.23538371E-02
2.45510000E-01	3.27975357E-01	2.23766041E-02
2.46010000E-01	3.14792500E-01	2.24126669E-02
2.46520000E-01	3.12083214E-01	2.22416703E-02
2.47030000E-01	3.28543929E-01	2.21551881E-02
2.47530000E-01	3.31495000E-01	2.22890298E-02
2.48040000E-01	2.88426786E-01	2.21983659E-02
2.48550000E-01	3.32235000E-01	2.20467241E-02
2.49050000E-01	3.31480714E-01	2.20633362E-02
2.49560000E-01	2.94960000E-01	2.20622960E-02
2.50070000E-01	2.97501071E-01	2.17472796E-02
2.50570000E-01	3.13678571E-01	2.19075876E-02
2.51080000E-01	2.97049286E-01	2.18582718E-02
2.51590000E-01	3.26275357E-01	2.19034004E-02
2.52090000E-01	2.95382143E-01	2.16775080E-02
2.52600000E-01	2.94343214E-01	2.17248969E-02
2.53110000E-01	3.33017500E-01	2.17561693E-02
2.53610000E-01	3.04074643E-01	2.15946328E-02
2.54120000E-01	3.04997143E-01	2.15490890E-02
2.54630000E-01	2.78540000E-01	2.15239164E-02
2.55130000E-01	2.99114286E-01	2.14266448E-02
2.55640000E-01	3.02262500E-01	2.12714619E-02
2.56150000E-01	3.29370714E-01	2.12217217E-02
2.56650000E-01	3.09338929E-01	2.13203431E-02
2.57160000E-01	3.23610357E-01	2.12491139E-02
2.57670000E-01	3.04199643E-01	2.11960524E-02
2.58170000E-01	3.13836786E-01	2.11211209E-02
2.58680000E-01	3.25923929E-01	2.11211766E-02
2.59190000E-01	3.04325714E-01	2.10556410E-02
2.59690000E-01	2.96252143E-01	2.11085736E-02
2.60200000E-01	3.05097500E-01	2.09884693E-02
2.60710000E-01	3.19940000E-01	2.09372807E-02
2.61210000E-01	2.76356429E-01	2.08850899E-02
2.61720000E-01	2.70605714E-01	2.08262978E-02
2.62230000E-01	2.84038571E-01	2.07323127E-02
2.62730000E-01	3.17038214E-01	2.08558320E-02
2.63240000E-01	2.90177857E-01	2.08369202E-02
2.63750000E-01	2.67030000E-01	2.06874027E-02
2.64250000E-01	2.89060000E-01	2.07294117E-02
2.64760000E-01	3.09482143E-01	2.06816096E-02
2.65270000E-01	2.68490714E-01	2.06003722E-02
2.65770000E-01	2.95828929E-01	2.05892145E-02
2.66280000E-01	2.96741786E-01	2.05163683E-02
2.66790000E-01	3.11011429E-01	2.05352651E-02
2.67290000E-01	2.74416786E-01	2.04298228E-02
2.67800000E-01	2.90705714E-01	2.05478717E-02
2.68310000E-01	2.90971786E-01	2.03520221E-02
2.68810000E-01	3.12818214E-01	2.04401550E-02
2.69320000E-01	2.91321071E-01	2.04023286E-02
2.69830000E-01	3.18599286E-01	2.03333060E-02
2.70330000E-01	3.05148929E-01	2.03039291E-02
2.70840000E-01	2.96855000E-01	2.02653731E-02
2.71340000E-01	2.85111429E-01	2.02198365E-02
2.71850000E-01	2.67479286E-01	2.02095462E-02
2.72360000E-01	2.68560000E-01	2.01504191E-02
2.72860000E-01	2.90315000E-01	2.02740154E-02
2.73370000E-01	3.10354643E-01	2.02250271E-02
2.73880000E-01	2.59391786E-01	1.99895191E-02
2.74380000E-01	2.95998214E-01	2.00458858E-02
2.74890000E-01	2.79925714E-01	2.00420183E-02
2.75400000E-01	2.77608214E-01	1.99281689E-02
2.75900000E-01	2.90139286E-01	1.99743647E-02
2.76410000E-01	2.62225357E-01	1.99030000E-02
2.76920000E-01	2.66054286E-01	1.99233591E-02
2.77420000E-01	2.56530357E-01	1.98085680E-02
2.77930000E-01	2.91845357E-01	1.98844887E-02
2.78440000E-01	2.69181071E-01	1.99571726E-02
2.78940000E-01	2.63042143E-01	1.97636302E-02
2.79450000E-01	2.81492500E-01	1.98752811E-02
2.79960000E-01	2.67706429E-01	1.99495502E-02
2.80460000E-01	2.79340714E-01	1.97833000E-02
2.80970000E-01	2.46796429E-01	1.97220687E-02
2.81480000E-01	2.56140357E-01	1.97259545E-02
2.81980000E-01	2.69957500E-01	1.97552924E-02
2.82490000E-01	2.85081786E-01	1.96157688E-02
2.83000000E-01	2.66547500E-01	1.96272877E-02
2.83500000E-01	2.60747143E-01	1.96590898E-02
2.84010000E-01	2.46375357E-01	1.96072622E-02
2.84520000E-01	2.61734286E-01	1.96393799E-02
2.85020000E-01	2.67261786E-01	1.96448384E-02
2.85530000E-01	2.33511429E-01	1.95358555E-02
2.86040000E-01	2.53605000E-01	1.94742654E-02
2.86540000E-01	2.84938214E-01	1.95068770E-02
2.87050000E-01	2.65211786E-01	1.95306989E-02
2.87560000E-01	2.44748571E-01	1.94448970E-02
2.88060000E-01	2.53785000E-01	1.93975413E-02
2.88570000E-01	2.27777143E-01	1.95658508E-02
2.89080000E-01	2.30468214E-01	1.95327257E-02
2.89580000E-01	2.08331071E-01	1.94627593E-02
2.90090000E-01	2.54519643E-01	1.94447309E-02
2.90590000E-01	2.46569643E-01	1.95151385E-02
2.91100000E-01	2.82650714E-01	1.95475547E-02
2.91610000E-01	2.30574643E-01	1.94571809E-02
2.92110000E-01	2.45808214E-01	1.95578848E-02
2.92620000E-01	2.67592143E-01	1.96286379E-02
2.93130000E-01	2.34008571E-01	1.94060709E-02
2.93630000E-01	2.08951071E-01	1.95334528E-02
2.94140000E-01	2.32450714E-01	1.95287111E-02
2.94650000E-01	2.29404643E-01	1.93924323E-02
2.95150000E-01	2.18192500E-01	1.94205098E-02
2.95660000E-01	2.36130714E-01	1.95035610E-02
2.96170000E-01	2.27899643E-01	1.96135236E-02
2.96670000E-01	2.39258571E-01	1.94517620E-02
2.97180000E-01	2.33772857E-01	1.93642564E-02
2.97690000E-01	2.25624643E-01	1.94912347E-02
2.98190000E-01	2.53090000E-01	1.94464368E-02
2.98700000E-01	2.47686071E-01	1.93393240E-02
2.99210000E-01	2.37539643E-01	1.94279618E-02
2.99710000E-01	2.53363929E-01	1.94700906E-02
3.00220000E-01	2.31400357E-01	1.93458857E-02
3.00730000E-01	2.35648571E-01	1.93474899E-02
3.01230000E-01	2.12884643E-01	1.93713356E-02
3.01740000E-01	2.31909286E-01	1.93543151E-02
3.02250000E-01	2.39428929E-01	1.92761972E-02
3.02750000E-01	2.48205357E-01	1.92316075E-02
3.03260000E-01	2.16592143E-01	1.91945527E-02
3.03770000E-01	2.31647500E-01	1.92473960E-02
3.04270000E-01	2.54940357E-01	1.92120030E-02
3.04780000E-01	2.23453929E-01	1.92106138E-02
3.05290000E-01	2.53846071E-01	1.91664253E-02
3.05790000E-01	2.16100000E-01	1.91363778E-02
3.06300000E-01	2.37883929E-01	1.90767376E-02
3.06800000E-01	2.11034643E-01	1.91363780E-02
3.07310000E-01	2.34432857E-01	1.92993869E-02
3.07820000E-01	2.66247500E-01	1.92877340E-02
3.08320000E-01	2.60283571E-01	1.93455195E-02
3.08830000E-01	2.47853214E-01	1.95040551E-02
3.09340000E-01	2.34355714E-01	1.93606542E-02
3.09840000E-01	2.16087500E-01	1.93251755E-02
3.10350000E-01	2.15123214E-01	1.95166814E-02
3.10860000E-01	2.21095000E-01	1.95046076E-02
3.11360000E-01	2.47780357E-01	1.95912263E-02
3.11870000E-01	2.10095714E-01	1.97229375E-02
3.12380000E-01	2.17599286E-01	1.99451433E-02
3.12880000E-01	2.54278571E-01	2.00494416E-02
3.13390000E-01	2.68327500E-01	2.00644876E-02
3.13900000E-01	2.21212857E-01	2.03017653E-02
3.14400000E-01	2.79381071E-01	2.03458898E-02
3.14910000E-01	2.39842857E-01	2.03994008E-02
3.15420000E-01	2.71907143E-01	2.03557862E-02
3.15920000E-01	2.31216429E-01	2.06664028E-02
3.16430000E-01	2.36611786E-01	2.04792545E-02
3.16940000E-01	2.43113214E-01	2.04763035E-02
3.17440000E-01	2.83761071E-01	2.06436407E-02
3.17950000E-01	2.53857143E-01	2.06543234E-02
3.18450000E-01	2.42893214E-01	2.06565133E-02
3.18960000E-01	2.41108929E-01	2.07035480E-02
3.19470000E-01	2.50185000E-01	2.08211582E-02
3.19970000E-01	2.59131429E-01	2.07194757E-02
3.20480000E-01	2.28362500E-01	2.07693374E-02
3.20990000E-01	2.91857500E-01	2.14123369E-02
3.21490000E-01	1.98862857E-01	2.08066638E-02
3.22000000E-01	2.55687857E-01	2.07042689E-02
3.22510000E-01	2.55423571E-01	2.07614930E-02
3.23010000E-01	2.58172500E-01	2.08926688E-02
3.23520000E-01	2.25757143E-01	2.07775498E-02
3.24030000E-01	2.71080000E-01	2.07107377E-02
3.24530000E-01	2.83837500E-01	2.07677607E-02
3.25040000E-01	2.67022143E-01	2.08848728E-02
3.25550000E-01	2.74330714E-01	2.06429544E-02
3.26050000E-01	2.63496071E-01	2.08790136E-02
3.26560000E-01	2.26111786E-01	2.08107299E-02
3.27070000E-01	2.76292143E-01	2.08861918E-02
3.27570000E-01	2.54445000E-01	2.06761727E-02
3.28080000E-01	2.40478214E-01	2.09221518E-02
3.28590000E-01	2.75021786E-01	2.10597541E-02
3.29090000E-01	2.85464643E-01	2.08404055E-02
3.29600000E-01	2.36059286E-01	2.08835098E-02
3.30100000E-01	2.87791071E-01	2.10166070E-02
3.30610000E-01	2.65475357E-01	2.09898045E-02
3.31120000E-01	2.63746429E-01	2.08962513E-02
3.31620000E-01	2.63693214E-01	2.11303448E-02
3.32130000E-01	2.59087500E-01	2.11042175E-02
3.32640000E-01	2.54083571E-01	2.10274459E-02
3.33140000E-01	2.78913214E-01	2.09557565E-02
3.33650000E-01	2.54034286E-01	2.12602219E-02
3.34160000E-01	2.57752143E-01	2.11926734E-02
3.34660000E-01	2.79033571E-01	2.10582358E-02
3.35170000E-01	2.71678571E-01	2.11646075E-02
3.35680000E-01	2.48403929E-01	2.12334435E-02
3.36180000E-01	2.50843929E-01	2.12336987E-02
3.36690000E-01	2.85115357E-01	2.11587359E-02
3.37200000E-01	2.41394643E-01	2.12210031E-02
3.37700000E-01	2.47123571E-01	2.13554479E-02
3.38210000E-01	2.43122857E-01	2.11889669E-02
3.38720000E-01	2.58585714E-01	2.12210717E-02
3.39220000E-01	2.61003214E-01	2.15622221E-02
3.39730000E-01	2.57536786E-01	2.13211263E-02
3.40230000E-01	2.32548214E-01	2.12613447E-02
3.40740000E-01	2.64717143E-01	2.12604024E-02
3.41250000E-01	2.74122500E-01	2.14769837E-02
3.41750000E-01	2.64295714E-01	2.13004294E-02
3.42260000E-01	2.79175714E-01	2.13874995E-02
3.42770000E-01	2.78516429E-01	2.14579072E-02
3.43270000E-01	2.37490357E-01	2.13197907E-02
3.43780000E-01	2.81070000E-01	2.11505768E-02
3.44290000E-01	2.72290000E-01	2.14138508E-02
3.44790000E-01	2.70611786E-01	2.16159247E-02
3.45300000E-01	2.70118571E-01	2.14103177E-02
3.45810000E-01	2.28043214E-01	2.13806055E-02
3.46310000E-01	2.84394286E-01	2.15933950E-02
3.46820000E-01	2.49887143E-01	2.15302186E-02
3.47330000E-01	2.72320000E-01	2.14729600E-02
3.47830000E-01	2.87663214E-01	2.16165288E-02
3.48340000E-01	2.64767143E-01	2.17567205E-02
3.48840000E-01	2.77953571E-01	2.13977934E-02
3.49350000E-01	2.70112143E-01	2.15142297E-02
3.49860000E-01	2.92090000E-01	2.15915452E-02
3.50360000E-01	2.54493214E-01	2.16719791E-02
3.50870000E-01	2.68332500E-01	2.14214651E-02
3.51380000E-01	2.61462857E-01	2.15176715E-02
3.51880000E-01	2.70151429E-01	2.17635208E-02
3.52390000E-01	2.82144286E-01	2.14809255E-02
3.52900000E-01	3.01211786E-01	2.15321691E-02
3.53400000E-01	2.45298214E-01	2.15085057E-02
3.53910000E-01	2.88350000E-01	2.16350860E-02
3.54420000E-01	2.83014286E-01	2.11547140E-02
3.54920000E-01	2.54746071E-01	2.11317527E-02
3.55430000E-01	2.61811071E-01	2.07810838E-02
3.55940000E-01	2.50969286E-01	2.08020875E-02
3.56440000E-01	2.49239643E-01	2.05562322E-02
3.56950000E-01	2.40934643E-01	2.04798745E-02
3.57450000E-01	2.19495000E-01	2.03706918E-02
3.57960000E-01	2.34082500E-01	2.00270918E-02
3.58470000E-01	2.50329643E-01	2.02787908E-02
3.58970000E-01	2.42825000E-01	2.05336706E-02
3.59480000E-01	2.24898929E-01	2.05032889E-02
3.59990000E-01	2.34739286E-01	2.05865603E-02
3.60490000E-01	2.43877143E-01	2.07644882E-02
3.61000000E-01	2.58256429E-01	2.08368842E-02
3.61510000E-01	2.84256071E-01	2.06161924E-02
3.62010000E-01	2.53853571E-01	2.07946705E-02
3.62520000E-01	2.65110357E-01	2.10340111E-02
3.63030000E-01	2.49664643E-01	2.10078032E-02
3.63530000E-01	2.30833571E-01	2.07753966E-02
3.64040000E-01	2.42327500E-01	2.10631277E-02
3.64550000E-01	2.31997143E-01	2.11390681E-02
3.65050000E-01	2.38648929E-01	2.10391381E-02
3.65560000E-01	2.44092143E-01	2.11703093E-02
3.66060000E-01	2.40497143E-01	2.12689995E-02
3.66570000E-01	2.78071429E-01	2.13294786E-02
3.67080000E-01	2.37306429E-01	2.10669333E-02
3.67580000E-01	2.52238929E-01	2.13312601E-02
3.68090000E-01	2.18585357E-01	2.13972756E-02
3.68600000E-01	2.07566071E-01	2.15076671E-02
3.69100000E-01	2.58312500E-01	2.18685098E-02
3.69610000E-01	2.15439643E-01	2.21269147E-02
3.70120000E-01	2.59313214E-01	2.21161215E-02
3.70620000E-01	2.43737143E-01	2.22853993E-02
3.71130000E-01	2.55981786E-01	2.23576537E-02
3.71640000E-01	2.05595714E-01	2.24878101E-02
3.72140000E-01	2.59095000E-01	2.23832182E-02
3.72650000E-01	2.48318929E-01	2.23539873E-02
3.73150000E-01	2.27546429E-01	2.25131355E-02
3.73660000E-01	2.15077857E-01	2.23581201E-02
3.74170000E-01	2.41526786E-01	2.22424211E-02
3.74670000E-01	2.21838929E-01	2.23622655E-02
3.75180000E-01	2.27866786E-01	2.26292207E-02
3.75690000E-01	2.30141071E-01	2.26248943E-02
3.76190000E-01	2.44326071E-01	2.25803037E-02
3.76700000E-01	2.57598571E-01	2.28376145E-02
3.77210000E-01	2.66970357E-01	2.30314864E-02
3.77710000E-01	2.16579643E-01	2.28190428E-02
3.78220000E-01	2.01443571E-01	2.28923044E-02
3.78730000E-01	2.18573214E-01	2.32754291E-02
3.79230000E-01	2.21507143E-01	2.33354878E-02
3.79740000E-01	2.78308929E-01	2.34311454E-02
3.80240000E-01	1.95285000E-01	2.35697424E-02
3.80750000E-01	2.39753571E-01	2.34448549E-02
3.81260000E-01	2.27055357E-01	2.34782606E-02
3.81760000E-01	2.38801786E-01	2.35902640E-02
3.82270000E-01	2.24346786E-01	2.39197829E-02
3.82780000E-01	2.21897143E-01	2.39786571E-02
3.83280000E-01	2.38395357E-01	2.38672106E-02
3.83790000E-01	2.27969643E-01	2.40981923E-02
3.84300000E-01	2.41520714E-01	2.42573999E-02
3.84800000E-01	2.35581429E-01	2.42978864E-02
3.85310000E-01	2.18293214E-01	2.42672305E-02
3.85820000E-01	1.91333929E-01	2.45695173E-02
3.86320000E-01	2.39390714E-01	2.44942976E-02
3.86830000E-01	1.71166786E-01	2.46087064E-02
3.87330000E-01	2.11874643E-01	2.47502659E-02
3.87840000E-01	2.34526429E-01	2.47205568E-02
3.88350000E-01	2.23352857E-01	2.48491135E-02
3.88850000E-01	2.30521071E-01	2.49489512E-02
3.89360000E-01	2.41576429E-01	2.51222221E-02
3.89870000E-01	2.14791071E-01	2.50654696E-02
3.90370000E-01	1.86957500E-01	2.55017379E-02
3.90880000E-01	2.22876429E-01	2.52798377E-02
3.91390000E-01	2.43807500E-01	2.54809780E-02
3.91890000E-01	2.09702857E-01	2.59348562E-02
3.92400000E-01	2.48004643E-01	2.57259689E-02
3.92900000E-01	2.10465000E-01	2.58003471E-02
3.93410000E-01	2.00745714E-01	2.59038272E-02
3.93920000E-01	2.06060357E-01	2.63344685E-02
3.94420000E-01	2.27589286E-01	2.59389297E-02
3.94930000E-01	2.01552143E-01	2.64385960E-02
3.95440000E-01	1.89058571E-01	2.64156608E-02
3.95940000E-01	2.14053929E-01	2.65702190E-02
3.96450000E-01	1.76233214E-01	3.02843135E-02
3.96960000E-01	2.38750000E-01	2.70190867E-02
3.97460000E-01	1.87860357E-01	2.70580032E-02
3.97970000E-01	1.91552500E-01	2.68406380E-02
3.98470000E-01	2.06375357E-01	2.73022825E-02
3.98980000E-01	2.25803929E-01	2.73671525E-02
3.99490000E-01	2.39301429E-01	2.73422651E-02
3.99990000E-01	2.65039643E-01	2.74843952E-02
4.00500000E-01	1.68007857E-01	2.76103676E-02
4.01010000E-01	2.23724643E-01	2.78865833E-02
4.01510000E-01	2.18934286E-01	2.76766666E-02
4.02020000E-01	2.32811786E-01	2.77921734E-02
4.02530000E-01	1.97680000E-01	2.82049042E-02
4.03030000E-01	1.84705000E-01	2.83522854E-02
4.03540000E-01	1.65605000E-01	2.79093436E-02
4.04050000E-01	1.94619286E-01	2.82797083E-02
4.04550000E-01	1.57763214E-01	2.86379932E-02
4.05060000E-01	1.48610357E-01	2.83046815E-02
4.05560000E-01	1.58534286E-01	2.83588939E-02
4.06070000E-01	1.69710357E-01	2.84929258E-02
4.06580000E-01	1.82716429E-01	2.91333195E-02
4.07080000E-01	2.19625714E-01	2.85754695E-02
4.07590000E-01	1.94153571E-01	2.85783246E-02
4.08100000E-01	2.52475357E-01	2.92504642E-02
4.08600000E-01	1.90378214E-01	2.89210897E-02
4.09110000E-01	2.00662143E-01	2.86680434E-02
4.09620000E-01	2.28062857E-01	2.89545331E-02
4.10120000E-01	2.13256786E-01	2.94750774E-02
4.10630000E-01	1.83540000E-01	2.90315950E-02
4.11130000E-01	1.60402857E-01	2.91909973E-02
4.11640000E-01	1.97165357E-01	2.99357387E-02
4.12150000E-01	2.21704643E-01	2.96010071E-02
4.12650000E-01	2.43641429E-01	2.91623545E-02
4.13160000E-01	1.73060714E-01	2.97019015E-02
4.13670000E-01	1.62558214E-01	2.98974489E-02
4.14170000E-01	1.74374286E-01	2.98041432E-02
4.14680000E-01	2.21517143E-01	2.95939158E-02
4.15180000E-01	1.93846071E-01	3.01708870E-02
4.15690000E-01	2.14390000E-01	3.04362533E-02
4.16200000E-01	1.79824643E-01	2.95504587E-02
4.16700000E-01	1.86836429E-01	3.02014304E-02
4.17210000E-01	1.39551429E-01	3.05107766E-02
4.17720000E-01	1.83949286E-01	3.02192807E-02
4.18220000E-01	1.25752143E-01	3.01595947E-02
4.18730000E-01	2.03566786E-01	3.05126578E-02
4.19240000E-01	1.47123929E-01	3.12380846E-02
4.19740000E-01	1.52434643E-01	3.06337131E-02
4.20250000E-01	1.95357143E-01	3.07746869E-02
4.20750000E-01	2.34045357E-01	3.14288745E-02
4.21260000E-01	1.86491071E-01	3.14003607E-02
4.21770000E-01	1.65590357E-01	3.10048293E-02
4.22270000E-01	1.95634286E-01	3.16012858E-02
4.22780000E-01	2.10869286E-01	3.22670369E-02
4.23290000E-01	1.59480714E-01	3.19119511E-02
4.23790000E-01	1.77162857E-01	3.16284811E-02
4.24300000E-01	1.56951071E-01	3.24064124E-02
4.24810000E-01	1.86881786E-01	3.33436679E-02
4.25310000E-01	1.82311429E-01	3.20597008E-02
4.25820000E-01	1.65325000E-01	3.26458207E-02
4.26320000E-01	1.73952857E-01	3.36333706E-02
4.26830000E-01	2.28405714E-01	3.35873139E-02
4.27340000E-01	1.54522500E-01	3.34113797E-02
4.27840000E-01	1.61279643E-01	3.33572848E-02
4.28350000E-01	1.90798929E-01	3.46673891E-02
4.28860000E-01	1.51748929E-01	3.42689912E-02
4.29360000E-01	1.82357500E-01	3.40795230E-02
4.29870000E-01	1.56648571E-01	3.51397653E-02
4.30370000E-01	1.23607857E-01	3.52250042E-02
4.30880000E-01	1.28394286E-01	3.50417739E-02
4.31390000E-01	1.32004286E-01	3.54764466E-02
4.31890000E-01	1.56866429E-01	3.62905484E-02
4.32400000E-01	1.42442857E-01	3.60665680E-02
4.32910000E-01	1.51284286E-01	3.60335796E-02
4.33410000E-01	1.61596071E-01	3.63480890E-02
4.33920000E-01	2.04703571E-01	3.75423253E-02
4.34430000E-01	1.10506429E-01	3.68105545E-02
4.34930000E-01	2.16902143E-01	3.69871683E-02
4.35440000E-01	1.21047143E-01	3.82506735E-02
4.35940000E-01	1.16172500E-01	3.82558001E-02
4.36450000E-01	1.57340357E-01	3.81956598E-02
4.36960000E-01	1.18680714E-01	3.88014117E-02
4.37460000E-01	9.97771429E-02	3.90439121E-02
4.37970000E-01	5.69157143E-02	3.89897253E-02
4.38480000E-01	1.46934643E-01	3.95401090E-02
4.38980000E-01	1.21457143E-01	4.00875930E-02
4.39490000E-01	1.01075000E-01	4.09967305E-02
4.39990000E-01	1.73262143E-01	4.06326239E-02
