## Supplementary material for "Disordered proteins interact with the chemical environment to tune their protective function during drying": File S1: 100S Fit - 4.csv

q**2_data	ln(I(q))_data	error_data	q**2_fit	ln(I(q))_fit	normalized_residual
0.00012996	6.083046298590005	0.07597769860566508	0.0003806401	2.188612019766334	0.5522455095370462
0.0001418481	5.694857565878067	0.088418454989607	0.00040080039999999996	2.17709452048951	0.7243495686647697
0.00015425640000000002	5.362478808787795	0.10196775936065208	0.0004210704	2.165514350038613	0.4004821214929691
0.00016692639999999997	4.969916856713775	0.11568483675020516	0.0004422609	2.1534083015956074	0.07817429562424733
0.00018036489999999998	4.436743140245057	0.13553846671520048	0.0004639716	2.141005064959777	1.3496127453618512
0.00019432359999999998	4.118599262682787	0.15510835058398892	0.0004857616	2.128556524549069	-1.3358814273408166
0.0002085136	3.6311669532667183	0.1611709923990113	0.0005085025	2.1155647387470564	-0.23488119498704357
0.0002235025	3.2733447864826486	0.15514380513186	0.0005317636000000001	2.102275764752219	-0.2086714452360985
0.00023901159999999998	2.975502596485036	0.1493926336197006	0.0005550736000000001	2.0889588543817004	-0.9015048262668713
0.00025472159999999995	2.790603950393339	0.13043899038403486	0.0005793649	2.075081331220681	-0.2541504601599763
0.00027126089999999993	2.6420178144807944	0.11400271375406809	0.0006041764	2.060906619866836	-0.49017682266515017
0.0002883204	2.499340281946603	0.10465505507940574	0.0006295081	2.046434720320167	-0.3537090337370819
0.00030555039999999995	2.434716159369259	0.08873669648846853	0.0006548481000000001	2.031958079016481	0.2822564487084364
0.00032364009999999996	2.3413116937092644	0.06688339590831528	0.0006812100000000001	2.0168976303036295	1.0450593204955743
0.00034224999999999994	2.292504742548697	0.052188909839663615
0.000361	2.2654648697065345	0.04501122050187942
0.0003806401	2.208037769041191	0.03517592979821987
0.00040080039999999996	2.199808972685571	0.03135841198598608
0.0004210704	2.176193741500628	0.026666337618775317
0.0004422609	2.1551786616762576	0.02264631956723538
0.0004639716	2.1683905822695917	0.020291389069886333
0.0004857616	2.1018204174492383	0.02001383247991652
0.0005085025	2.111492252313792	0.017338495035710617
0.0005317636000000001	2.098898958662497	0.01618240620273303
0.0005550736000000001	2.0754940279898215	0.014935944877451906
0.0005793649	2.0714262914623864	0.014381401300607275
0.0006041764	2.054327512931147	0.013421905384913325
0.0006295081	2.0419449273137205	0.012693464339912894
0.0006548481000000001	2.0354402524601904	0.012336913681311837
0.0006812100000000001	2.029176337047909	0.011749291646388731
0.0007080921	2.0094016302735627	0.011657593779105597
0.0007349520999999999	1.985510450869988	0.011795056042685707
0.0007628644	1.9758067680167715	0.011647115091863823
