## Supplementary material for "Disordered proteins interact with the chemical environment to tune their protective function during drying": File S1: 100T - 4.csv

Q	I(Q)	Error
1.14000000E-02	6.55310769E-01	8.25695136E+00
1.19100000E-02	2.97057179E-01	7.44931742E+00
1.24200000E-02	1.51671256E+00	6.35888396E+00
1.29200000E-02	2.09618179E+00	3.87561148E+00
1.34300000E-02	2.49927564E+00	3.15617782E+00
1.39400000E-02	2.72659923E+00	2.41110449E+00
1.44400000E-02	2.81657667E+00	1.69436514E+00
1.49500000E-02	2.96727436E+00	1.49339640E+00
1.54600000E-02	2.91638436E+00	1.20353325E+00
1.59600000E-02	2.99316333E+00	8.80429638E-01
1.64700000E-02	2.99494410E+00	6.59038757E-01
1.69800000E-02	2.95374026E+00	5.79243296E-01
1.74800000E-02	2.89640795E+00	4.75162714E-01
1.79900000E-02	2.94592103E+00	3.39701863E-01
1.85000000E-02	2.99332949E+00	2.91509629E-01
1.90000000E-02	2.87657308E+00	2.37013722E-01
1.95100000E-02	2.98539359E+00	1.91841441E-01
2.00200000E-02	2.85678308E+00	1.56722847E-01
2.05200000E-02	2.89407769E+00	1.34901735E-01
2.10300000E-02	2.83328333E+00	1.18379387E-01
2.15400000E-02	2.82257641E+00	9.62692233E-02
2.20400000E-02	2.79898641E+00	8.67987352E-02
2.25500000E-02	2.74540795E+00	7.80693756E-02
2.30600000E-02	2.75989205E+00	6.61413813E-02
2.35600000E-02	2.69818897E+00	6.08796650E-02
2.40700000E-02	2.64973205E+00	5.42114913E-02
2.45800000E-02	2.61575282E+00	5.11638330E-02
2.50900000E-02	2.58423564E+00	4.64483888E-02
2.55900000E-02	2.57764846E+00	4.25376863E-02
2.61000000E-02	2.55330744E+00	4.05529279E-02
2.66100000E-02	2.54079923E+00	3.87186567E-02
2.71100000E-02	2.48432487E+00	3.65878337E-02
2.76200000E-02	2.39459359E+00	3.57225163E-02
2.81300000E-02	2.41291231E+00	3.48887390E-02
2.86300000E-02	2.41287564E+00	3.36554089E-02
2.91400000E-02	2.32659513E+00	3.36811837E-02
2.96500000E-02	2.31572436E+00	3.27808791E-02
3.01500000E-02	2.32408538E+00	3.21501147E-02
3.06600000E-02	2.30518692E+00	3.20152906E-02
3.11700000E-02	2.28103615E+00	3.09977786E-02
3.16700000E-02	2.19472538E+00	3.07599471E-02
3.21800000E-02	2.21948205E+00	3.06789574E-02
3.26900000E-02	2.18240436E+00	3.00736526E-02
3.31900000E-02	2.09635872E+00	2.98485245E-02
3.37000000E-02	2.07416410E+00	2.88281604E-02
3.42100000E-02	2.07139308E+00	2.87264896E-02
3.47100000E-02	2.07452077E+00	2.83340626E-02
3.52200000E-02	2.02348282E+00	2.81694171E-02
3.57300000E-02	1.99819128E+00	2.75676683E-02
3.62300000E-02	1.97227051E+00	2.73312630E-02
3.67400000E-02	1.98391051E+00	2.72983586E-02
3.72500000E-02	1.90832256E+00	2.68141989E-02
3.77500000E-02	1.87242769E+00	2.63210614E-02
3.82600000E-02	1.85440282E+00	2.60312833E-02
3.87700000E-02	1.88393128E+00	2.56807482E-02
3.92700000E-02	1.84795538E+00	2.53643334E-02
3.97800000E-02	1.81954590E+00	2.49080251E-02
4.02900000E-02	1.77909513E+00	2.48343811E-02
4.08000000E-02	1.77195718E+00	2.44933497E-02
4.13000000E-02	1.76932410E+00	2.41338403E-02
4.18100000E-02	1.73434487E+00	2.42730622E-02
4.23200000E-02	1.71766872E+00	2.36430434E-02
4.28200000E-02	1.68308359E+00	2.36492356E-02
4.33300000E-02	1.65531846E+00	2.31280452E-02
4.38400000E-02	1.63205615E+00	2.34041436E-02
4.43400000E-02	1.61381538E+00	2.30106506E-02
4.48500000E-02	1.62926949E+00	2.26497711E-02
4.53600000E-02	1.60402051E+00	2.25229639E-02
4.58600000E-02	1.56670744E+00	2.20163608E-02
4.63700000E-02	1.55064308E+00	2.23060867E-02
4.68800000E-02	1.51669026E+00	2.20379193E-02
4.73800000E-02	1.52698667E+00	2.17760499E-02
4.78900000E-02	1.48541513E+00	2.16294564E-02
4.84000000E-02	1.45375000E+00	2.11731688E-02
4.89000000E-02	1.44479897E+00	2.13798994E-02
4.94100000E-02	1.45822564E+00	2.13820135E-02
4.99200000E-02	1.41386590E+00	2.06073429E-02
5.04200000E-02	1.38608821E+00	2.02225961E-02
5.09300000E-02	1.40250590E+00	2.02474485E-02
5.14400000E-02	1.36992949E+00	2.00789473E-02
5.19400000E-02	1.36609744E+00	1.98357115E-02
5.24500000E-02	1.35487615E+00	1.97147594E-02
5.29600000E-02	1.29794051E+00	1.93561513E-02
5.34600000E-02	1.33429949E+00	1.94905913E-02
5.39700000E-02	1.29694615E+00	1.94507346E-02
5.44800000E-02	1.29292821E+00	1.91577195E-02
5.49800000E-02	1.29779872E+00	1.92600932E-02
5.54900000E-02	1.28184949E+00	1.87504560E-02
5.60000000E-02	1.26667359E+00	1.89044799E-02
5.65000000E-02	1.25118487E+00	1.87341769E-02
5.70100000E-02	1.22126462E+00	1.84122386E-02
5.75200000E-02	1.20863487E+00	1.84681246E-02
5.80300000E-02	1.20036179E+00	1.82567411E-02
5.85300000E-02	1.19751641E+00	1.80713047E-02
5.90400000E-02	1.14980846E+00	1.81572478E-02
5.95500000E-02	1.15961128E+00	1.79105782E-02
6.00500000E-02	1.15346744E+00	1.76792793E-02
6.05600000E-02	1.14392179E+00	1.77666885E-02
6.10700000E-02	1.12176462E+00	1.77406460E-02
6.15700000E-02	1.10084641E+00	1.74834404E-02
6.20800000E-02	1.09833077E+00	1.73823860E-02
6.25900000E-02	1.11259462E+00	1.71869843E-02
6.30900000E-02	1.06257436E+00	1.71568221E-02
6.36000000E-02	1.07464897E+00	1.70785496E-02
6.41100000E-02	1.07137179E+00	1.69255112E-02
6.46100000E-02	1.05686590E+00	1.69301467E-02
6.51200000E-02	1.03980641E+00	1.66049717E-02
6.56300000E-02	1.03396795E+00	1.66463234E-02
6.61300000E-02	1.03335077E+00	1.66191432E-02
6.66400000E-02	1.01240769E+00	1.65782514E-02
6.71500000E-02	9.89911026E-01	1.63297624E-02
6.76500000E-02	9.84366410E-01	1.61569303E-02
6.81600000E-02	9.84693590E-01	1.63408709E-02
6.86700000E-02	9.89829231E-01	1.60575815E-02
6.91700000E-02	9.96847692E-01	1.59342378E-02
6.96800000E-02	9.69642821E-01	1.60033891E-02
7.01900000E-02	9.80140769E-01	1.56981060E-02
7.06900000E-02	9.43305641E-01	1.56557183E-02
7.12000000E-02	9.43707692E-01	1.56821048E-02
7.17100000E-02	9.44813846E-01	1.55454804E-02
7.22100000E-02	9.28399487E-01	1.54450079E-02
7.27200000E-02	9.22332821E-01	1.53405627E-02
7.32300000E-02	9.45994872E-01	1.54335012E-02
7.37300000E-02	9.15081795E-01	1.51525824E-02
7.42400000E-02	9.06088462E-01	1.50748271E-02
7.47500000E-02	9.05548974E-01	1.49999179E-02
7.52600000E-02	8.86283077E-01	1.49891398E-02
7.57600000E-02	8.67175128E-01	1.49371758E-02
7.62700000E-02	8.73332564E-01	1.48963120E-02
7.67800000E-02	8.70464103E-01	1.47533500E-02
7.72800000E-02	8.76829231E-01	1.43863045E-02
7.77900000E-02	8.39653077E-01	1.44865953E-02
7.83000000E-02	8.51762821E-01	1.44037431E-02
7.88000000E-02	8.57424359E-01	1.43861227E-02
7.93100000E-02	8.36738974E-01	1.42287201E-02
7.98200000E-02	8.45392564E-01	1.40504550E-02
8.03200000E-02	8.30511026E-01	1.43414600E-02
8.08300000E-02	8.21862051E-01	1.43748088E-02
8.13400000E-02	8.16880513E-01	1.43984991E-02
8.18400000E-02	8.20637179E-01	1.45908716E-02
8.23500000E-02	8.04209487E-01	1.43724712E-02
8.28600000E-02	7.99253590E-01	1.44086619E-02
8.33600000E-02	8.23294615E-01	1.45227293E-02
8.38700000E-02	8.04470513E-01	1.46029698E-02
8.43800000E-02	7.96383077E-01	1.43855366E-02
8.48800000E-02	8.03818718E-01	1.43742140E-02
8.53900000E-02	7.97571538E-01	1.44921884E-02
8.59000000E-02	7.78845641E-01	1.44236596E-02
8.64000000E-02	7.85085641E-01	1.43898584E-02
8.69100000E-02	7.73007436E-01	1.43245395E-02
8.74200000E-02	7.52741538E-01	1.42317696E-02
8.79200000E-02	7.73627179E-01	1.42136193E-02
8.84300000E-02	7.58491538E-01	1.42135418E-02
8.89400000E-02	7.68602564E-01	1.43982703E-02
8.94400000E-02	7.32597949E-01	1.41007326E-02
8.99500000E-02	7.50483333E-01	1.44262719E-02
9.04600000E-02	7.65822564E-01	1.46398424E-02
9.09600000E-02	7.54845385E-01	1.46042592E-02
9.14700000E-02	7.29517436E-01	1.46183690E-02
9.19800000E-02	7.30197692E-01	1.45340997E-02
9.24800000E-02	7.21248462E-01	1.43470100E-02
9.29900000E-02	7.32951026E-01	1.42619956E-02
9.35000000E-02	6.98030513E-01	1.40296286E-02
9.40100000E-02	7.26738205E-01	1.41301963E-02
9.45100000E-02	6.97583590E-01	1.40506623E-02
9.50200000E-02	7.08909744E-01	1.40353547E-02
9.55300000E-02	7.09497436E-01	1.39786411E-02
9.60300000E-02	6.97630513E-01	1.39138230E-02
9.65400000E-02	6.94498205E-01	1.38058806E-02
9.70500000E-02	6.86233077E-01	1.37990040E-02
9.75500000E-02	6.99115128E-01	1.37496740E-02
9.80600000E-02	6.92964615E-01	1.37162182E-02
9.85700000E-02	6.88316923E-01	3.87107639E-01
9.90700000E-02	6.79511795E-01	1.36919390E-02
9.95800000E-02	6.66741538E-01	1.36608929E-02
1.00090000E-01	6.71714103E-01	1.36052614E-02
1.00590000E-01	6.58833846E-01	1.35854363E-02
1.01100000E-01	6.62690513E-01	1.34111926E-02
1.01610000E-01	6.41725897E-01	1.29784463E-02
1.02110000E-01	6.56768205E-01	1.28878436E-02
1.02620000E-01	6.61669487E-01	1.27966347E-02
1.03130000E-01	6.51322821E-01	1.29685561E-02
1.03630000E-01	6.57516667E-01	1.29966451E-02
1.04140000E-01	6.45759487E-01	1.30650512E-02
1.04650000E-01	6.46342308E-01	1.31403603E-02
1.05150000E-01	6.40880769E-01	1.31575288E-02
1.05660000E-01	6.43057179E-01	1.30102606E-02
1.06170000E-01	6.41856667E-01	1.27438184E-02
1.06670000E-01	6.40477436E-01	1.26793940E-02
1.07180000E-01	6.49733333E-01	1.25438119E-02
1.07690000E-01	6.30956410E-01	1.24521017E-02
1.08190000E-01	6.19452821E-01	1.23381684E-02
1.08700000E-01	6.17371026E-01	1.22626692E-02
1.09210000E-01	6.34736923E-01	1.20918724E-02
1.09710000E-01	6.22516923E-01	1.22043154E-02
1.10220000E-01	6.09914615E-01	1.20807947E-02
1.10730000E-01	6.23958718E-01	1.20589051E-02
1.11230000E-01	6.13568974E-01	1.19120618E-02
1.11740000E-01	6.00380769E-01	1.18976145E-02
1.12250000E-01	6.08144615E-01	1.18619182E-02
1.12750000E-01	5.99265128E-01	1.18615397E-02
1.13260000E-01	6.18531026E-01	1.17407236E-02
1.13770000E-01	6.09875641E-01	1.15419238E-02
1.14280000E-01	5.95951026E-01	1.16850596E-02
1.14780000E-01	6.12558462E-01	1.15221520E-02
1.15290000E-01	6.01977949E-01	1.14272576E-02
1.15800000E-01	5.90464872E-01	1.14853677E-02
1.16300000E-01	5.93468205E-01	1.13062885E-02
1.16810000E-01	5.94346667E-01	1.13400955E-02
1.17320000E-01	5.98549487E-01	1.12433044E-02
1.17820000E-01	5.91043077E-01	1.12057176E-02
1.18330000E-01	5.83448205E-01	1.11150926E-02
1.18840000E-01	5.89599487E-01	1.10661111E-02
1.19340000E-01	5.92405897E-01	1.10469340E-02
1.19850000E-01	5.69425641E-01	1.10152916E-02
1.20360000E-01	5.88913846E-01	1.09788020E-02
1.20860000E-01	5.93831795E-01	1.08952441E-02
1.21370000E-01	5.90420513E-01	1.08664749E-02
1.21880000E-01	5.85926667E-01	1.08774129E-02
1.22380000E-01	5.69086667E-01	1.08066345E-02
1.22890000E-01	5.89055385E-01	1.07706084E-02
1.23400000E-01	5.60768718E-01	1.06724261E-02
1.23900000E-01	5.62722308E-01	1.06514678E-02
1.24410000E-01	5.72627692E-01	1.06388178E-02
1.24920000E-01	5.60975897E-01	1.05229739E-02
1.25420000E-01	5.54608974E-01	1.04932894E-02
1.25930000E-01	5.53395641E-01	1.04070531E-02
1.26440000E-01	5.44106154E-01	1.04552908E-02
1.26940000E-01	5.47870513E-01	1.04664431E-02
1.27450000E-01	5.52821026E-01	1.03070983E-02
1.27960000E-01	5.44768718E-01	1.02225592E-02
1.28460000E-01	5.45975385E-01	1.01973796E-02
1.28970000E-01	5.46474103E-01	1.01643668E-02
1.29480000E-01	5.43752051E-01	1.02314086E-02
1.29980000E-01	5.59441538E-01	1.01487248E-02
1.30490000E-01	5.63034103E-01	9.99738501E-03
1.31000000E-01	5.53619231E-01	9.98528546E-03
1.31500000E-01	5.53836410E-01	9.94100286E-03
1.32010000E-01	5.49171538E-01	9.84255562E-03
1.32520000E-01	5.41588205E-01	9.88378648E-03
1.33020000E-01	5.31140000E-01	9.81861741E-03
1.33530000E-01	5.46875897E-01	9.77229914E-03
1.34040000E-01	5.40690769E-01	9.82974255E-03
1.34540000E-01	5.59115641E-01	9.74407365E-03
1.35050000E-01	5.49832051E-01	9.80090639E-03
1.35560000E-01	5.36837949E-01	9.66598942E-03
1.36060000E-01	5.33299231E-01	9.73161907E-03
1.36570000E-01	5.32222051E-01	9.71769862E-03
1.37080000E-01	5.32655641E-01	9.60924343E-03
1.37580000E-01	5.34017949E-01	9.56856090E-03
1.38090000E-01	5.38747436E-01	9.58750844E-03
1.38600000E-01	5.25443077E-01	9.55800615E-03
1.39110000E-01	5.22619744E-01	9.46095960E-03
1.39610000E-01	5.23430000E-01	9.40815171E-03
1.40120000E-01	5.27510769E-01	9.43673802E-03
1.40630000E-01	5.25713590E-01	9.36850436E-03
1.41130000E-01	5.24116667E-01	9.44289641E-03
1.41640000E-01	5.23363846E-01	9.38596691E-03
1.42150000E-01	5.21558462E-01	9.33133626E-03
1.42650000E-01	5.25307436E-01	9.29001335E-03
1.43160000E-01	5.15333333E-01	9.30910035E-03
1.43670000E-01	5.15991282E-01	9.32723569E-03
1.44170000E-01	5.14492821E-01	9.23379816E-03
1.44680000E-01	5.13166154E-01	9.23145611E-03
1.45190000E-01	5.21601795E-01	9.22446122E-03
1.45690000E-01	5.03420256E-01	9.15913162E-03
1.46200000E-01	5.19315897E-01	9.22309893E-03
1.46710000E-01	5.10309231E-01	9.16237900E-03
1.47210000E-01	5.10555385E-01	9.13058268E-03
1.47720000E-01	5.24323590E-01	9.05883438E-03
1.48230000E-01	5.08555897E-01	9.10505073E-03
1.48730000E-01	5.07418205E-01	9.03845894E-03
1.49240000E-01	5.14344103E-01	9.02463765E-03
1.49750000E-01	5.10682308E-01	8.98248848E-03
1.50250000E-01	5.00982564E-01	8.99173118E-03
1.50760000E-01	5.06424872E-01	8.97594182E-03
1.51270000E-01	4.98625128E-01	8.95749696E-03
1.51770000E-01	5.13648974E-01	8.93922740E-03
1.52280000E-01	5.02623333E-01	8.90424352E-03
1.52790000E-01	4.88294359E-01	8.86960461E-03
1.53290000E-01	5.11077692E-01	8.89199299E-03
1.53800000E-01	4.94924359E-01	8.91722227E-03
1.54310000E-01	4.94711538E-01	8.78699319E-03
1.54810000E-01	4.96475128E-01	8.74426403E-03
1.55320000E-01	4.84846667E-01	8.85411354E-03
1.55830000E-01	4.93242821E-01	8.68477362E-03
1.56330000E-01	4.93185641E-01	8.68518654E-03
1.56840000E-01	4.90940000E-01	8.66579778E-03
1.57350000E-01	4.89162821E-01	8.62030753E-03
1.57850000E-01	4.87339231E-01	8.59924712E-03
1.58360000E-01	4.78742821E-01	8.66434434E-03
1.58870000E-01	4.77578205E-01	8.64693251E-03
1.59370000E-01	4.83048462E-01	8.55861905E-03
1.59880000E-01	4.95298974E-01	8.52019042E-03
1.60390000E-01	4.81834359E-01	8.55083134E-03
1.60890000E-01	4.70350513E-01	8.56941709E-03
1.61400000E-01	4.84085897E-01	8.51125616E-03
1.61910000E-01	4.81291026E-01	8.47484158E-03
1.62410000E-01	4.79745897E-01	8.52890793E-03
1.62920000E-01	4.78173333E-01	8.45428031E-03
1.63430000E-01	4.75201795E-01	8.40631030E-03
1.63930000E-01	4.62371282E-01	8.45553707E-03
1.64440000E-01	4.73621026E-01	8.38556542E-03
1.64950000E-01	4.68302308E-01	8.40570943E-03
1.65450000E-01	4.67749231E-01	8.41602471E-03
1.65960000E-01	4.61847949E-01	8.36706308E-03
1.66470000E-01	4.61747179E-01	8.38026533E-03
1.66970000E-01	4.58202308E-01	8.30855795E-03
1.67480000E-01	4.62530769E-01	8.34130291E-03
1.67990000E-01	4.63111282E-01	8.32122120E-03
1.68490000E-01	4.66710256E-01	8.21398011E-03
1.69000000E-01	4.66163590E-01	8.31974535E-03
1.69510000E-01	4.64968718E-01	8.34237765E-03
1.70010000E-01	4.69137436E-01	8.39122524E-03
1.70520000E-01	4.60481795E-01	8.42204774E-03
1.71030000E-01	4.60930256E-01	8.50462010E-03
1.71530000E-01	4.57155385E-01	8.41139191E-03
1.72040000E-01	4.63801795E-01	8.45157140E-03
1.72550000E-01	4.61720513E-01	8.51755978E-03
1.73050000E-01	4.60440256E-01	8.47958815E-03
1.73560000E-01	4.67744359E-01	8.49572035E-03
1.74070000E-01	4.65052821E-01	8.43577782E-03
1.74570000E-01	4.58763590E-01	8.49062165E-03
1.75080000E-01	4.46462308E-01	8.49846516E-03
1.75590000E-01	4.63098205E-01	8.47982166E-03
1.76100000E-01	4.46353846E-01	8.53601508E-03
1.76600000E-01	4.48313077E-01	8.46641624E-03
1.77110000E-01	4.54954103E-01	8.49285929E-03
1.77620000E-01	4.55022051E-01	8.51144628E-03
1.78120000E-01	4.57575385E-01	8.52655953E-03
1.78630000E-01	4.46102564E-01	8.47277896E-03
1.79140000E-01	4.51731282E-01	8.44939706E-03
1.79640000E-01	4.49058205E-01	8.46410194E-03
1.80150000E-01	4.41410513E-01	8.54084859E-03
1.80660000E-01	4.42443590E-01	8.63834067E-03
1.81160000E-01	4.38863590E-01	8.66640814E-03
1.81670000E-01	4.47421795E-01	8.70346487E-03
1.82180000E-01	4.45859744E-01	8.63156282E-03
1.82680000E-01	4.33030000E-01	8.69451400E-03
1.83190000E-01	4.45109487E-01	8.74043631E-03
1.83700000E-01	4.35484359E-01	8.76628447E-03
1.84200000E-01	4.43843077E-01	8.81446959E-03
1.84710000E-01	4.44491282E-01	8.91598023E-03
1.85220000E-01	4.38472051E-01	8.85085152E-03
1.85720000E-01	4.36446923E-01	8.89481465E-03
1.86230000E-01	4.37628462E-01	8.86410526E-03
1.86740000E-01	4.33062821E-01	8.88397703E-03
1.87240000E-01	4.30775128E-01	8.95659024E-03
1.87750000E-01	4.36855897E-01	8.95271731E-03
1.88260000E-01	4.35413846E-01	8.99161686E-03
1.88760000E-01	4.34100000E-01	8.99572154E-03
1.89270000E-01	4.37347692E-01	8.95655145E-03
1.89780000E-01	4.45727949E-01	9.00170536E-03
1.90280000E-01	4.32475641E-01	9.04381233E-03
1.90790000E-01	4.28764615E-01	9.01373247E-03
1.91300000E-01	4.36113846E-01	9.04191953E-03
1.91800000E-01	4.27123590E-01	9.08769832E-03
1.92310000E-01	4.24467949E-01	9.04805875E-03
1.92820000E-01	4.21299487E-01	9.07730502E-03
1.93320000E-01	4.25722821E-01	9.11004510E-03
1.93830000E-01	4.25629487E-01	9.07482890E-03
1.94340000E-01	4.14818462E-01	9.12138515E-03
1.94840000E-01	4.31206667E-01	9.14120981E-03
1.95350000E-01	4.20689487E-01	9.09592437E-03
1.95860000E-01	4.24112821E-01	9.15279993E-03
1.96360000E-01	4.21982821E-01	9.11036284E-03
1.96870000E-01	4.24803590E-01	9.18887849E-03
1.97380000E-01	4.14571795E-01	9.20876605E-03
1.97880000E-01	4.19132308E-01	9.13744050E-03
1.98390000E-01	4.15938205E-01	9.18114064E-03
1.98900000E-01	4.27193077E-01	9.19786660E-03
1.99400000E-01	4.28455128E-01	9.23577814E-03
1.99910000E-01	4.15194359E-01	9.18915311E-03
2.00420000E-01	4.19821282E-01	9.19787873E-03
2.00920000E-01	4.12582051E-01	9.20356666E-03
2.01430000E-01	4.17289487E-01	9.21352556E-03
2.01940000E-01	4.12865897E-01	9.23058752E-03
2.02440000E-01	4.15891538E-01	9.26149346E-03
2.02950000E-01	4.20325897E-01	9.21995909E-03
2.03460000E-01	4.05344872E-01	9.27962792E-03
2.03960000E-01	4.09761795E-01	9.23460801E-03
2.04470000E-01	4.12303077E-01	9.30197521E-03
2.04980000E-01	4.12994103E-01	9.23669994E-03
2.05480000E-01	3.98524872E-01	9.25314158E-03
2.05990000E-01	4.21098462E-01	9.27776040E-03
2.06500000E-01	4.22393590E-01	9.27540581E-03
2.07000000E-01	4.19030000E-01	9.25363917E-03
2.07510000E-01	4.16672308E-01	9.16538417E-03
2.08020000E-01	4.08902821E-01	9.18132355E-03
2.08520000E-01	4.09540256E-01	9.12658187E-03
2.09030000E-01	4.20829487E-01	9.14500831E-03
2.09540000E-01	4.06558718E-01	9.20603967E-03
2.10040000E-01	4.15667692E-01	9.18752468E-03
2.10550000E-01	4.18353333E-01	9.17875276E-03
2.11060000E-01	4.09522564E-01	9.22776251E-03
2.11560000E-01	4.08062821E-01	9.23858716E-03
2.12070000E-01	4.09967179E-01	9.19419625E-03
2.12580000E-01	3.98899744E-01	9.15713761E-03
2.13080000E-01	3.95776667E-01	9.15524458E-03
2.13590000E-01	4.07729744E-01	9.18428891E-03
2.14100000E-01	4.05025385E-01	9.18732800E-03
2.14600000E-01	4.00952821E-01	9.13447323E-03
2.15110000E-01	4.07929744E-01	9.16487672E-03
2.15620000E-01	4.01200513E-01	9.17350449E-03
2.16120000E-01	3.97052308E-01	9.12907705E-03
2.16630000E-01	3.97367692E-01	9.15732225E-03
2.17140000E-01	4.01802308E-01	9.11689726E-03
2.17640000E-01	4.05811538E-01	9.04174971E-03
2.18150000E-01	4.06971538E-01	9.11289126E-03
2.18660000E-01	3.99561795E-01	9.10461516E-03
2.19160000E-01	3.95267436E-01	9.08929803E-03
2.19670000E-01	3.86295641E-01	9.02448182E-03
2.20180000E-01	3.90424872E-01	8.99602425E-03
2.20680000E-01	4.03922821E-01	9.02121307E-03
2.21190000E-01	4.15932821E-01	9.01862689E-03
2.21700000E-01	3.93006667E-01	8.97247722E-03
2.22200000E-01	3.85377436E-01	8.93777709E-03
2.22710000E-01	3.91394359E-01	8.96784483E-03
2.23220000E-01	3.99570769E-01	8.89209450E-03
2.23720000E-01	3.99003333E-01	8.92610110E-03
2.24230000E-01	3.94660256E-01	8.86564939E-03
2.24740000E-01	3.87889744E-01	8.78192851E-03
2.25240000E-01	3.82557436E-01	8.82951915E-03
2.25750000E-01	3.92919231E-01	8.83507063E-03
2.26260000E-01	3.98899487E-01	8.82373233E-03
2.26760000E-01	3.97740000E-01	8.80954766E-03
2.27270000E-01	3.87863846E-01	8.69434424E-03
2.27780000E-01	3.85116667E-01	8.70768003E-03
2.28280000E-01	3.83131538E-01	8.68261100E-03
2.28790000E-01	3.88529231E-01	8.72401283E-03
2.29300000E-01	3.90231282E-01	8.61634072E-03
2.29800000E-01	3.91441282E-01	8.60524465E-03
2.30310000E-01	3.77340256E-01	8.65733623E-03
2.30820000E-01	3.90331795E-01	8.62677443E-03
2.31320000E-01	3.92661795E-01	8.57876598E-03
2.31830000E-01	3.86068205E-01	8.52442327E-03
2.32340000E-01	3.85738974E-01	8.47872932E-03
2.32840000E-01	4.00927949E-01	8.44614759E-03
2.33350000E-01	3.87984872E-01	8.38534344E-03
2.33860000E-01	3.88102821E-01	8.36892680E-03
2.34360000E-01	3.87099231E-01	8.37275321E-03
2.34870000E-01	3.84501026E-01	8.33515338E-03
2.35380000E-01	3.83042564E-01	8.33712037E-03
2.35880000E-01	3.82246154E-01	8.33628184E-03
2.36390000E-01	3.79117949E-01	8.34859701E-03
2.36900000E-01	3.82370769E-01	8.26565522E-03
2.37400000E-01	3.77377436E-01	8.29241240E-03
2.37910000E-01	3.69805385E-01	8.26378784E-03
2.38420000E-01	3.84732564E-01	8.29654909E-03
2.38920000E-01	3.78314359E-01	8.20864289E-03
2.39430000E-01	3.78940513E-01	8.19122588E-03
2.39940000E-01	3.79770513E-01	8.23805474E-03
2.40440000E-01	3.91878462E-01	8.20202723E-03
2.40950000E-01	3.77787692E-01	8.16185475E-03
2.41450000E-01	3.80139744E-01	8.13898637E-03
2.41960000E-01	3.77545128E-01	8.08140326E-03
2.42470000E-01	3.70574359E-01	8.12248671E-03
2.42970000E-01	3.71849744E-01	8.10584280E-03
2.43480000E-01	3.76408718E-01	8.14941326E-03
2.43990000E-01	3.71159744E-01	8.05515670E-03
2.44490000E-01	3.85650000E-01	8.08204190E-03
2.45000000E-01	3.80332308E-01	8.04231794E-03
2.45510000E-01	3.77910256E-01	8.04451096E-03
2.46010000E-01	3.70123077E-01	7.99151455E-03
2.46520000E-01	3.74015641E-01	8.00217479E-03
2.47030000E-01	3.75780256E-01	8.00703973E-03
2.47530000E-01	3.74049487E-01	7.95537333E-03
2.48040000E-01	3.82588462E-01	7.99489566E-03
2.48550000E-01	3.71148462E-01	7.94797605E-03
2.49050000E-01	3.74873077E-01	7.91179195E-03
2.49560000E-01	3.78538462E-01	7.90823574E-03
2.50070000E-01	3.71518205E-01	7.91239177E-03
2.50570000E-01	3.74819487E-01	7.91265626E-03
2.51080000E-01	3.73438974E-01	7.82778733E-03
2.51590000E-01	3.67611282E-01	7.85668371E-03
2.52090000E-01	3.69663846E-01	7.85929788E-03
2.52600000E-01	3.78708462E-01	7.83167044E-03
2.53110000E-01	3.69396154E-01	7.79431828E-03
2.53610000E-01	3.60643590E-01	7.76189453E-03
2.54120000E-01	3.69053077E-01	7.75548910E-03
2.54630000E-01	3.61912821E-01	7.73533930E-03
2.55130000E-01	3.61368974E-01	7.75353904E-03
2.55640000E-01	3.60566410E-01	7.75132559E-03
2.56150000E-01	3.71944615E-01	7.67888962E-03
2.56650000E-01	3.67191795E-01	7.71725804E-03
2.57160000E-01	3.60614359E-01	7.67347381E-03
2.57670000E-01	3.62717949E-01	7.66630199E-03
2.58170000E-01	3.64121795E-01	7.60370288E-03
2.58680000E-01	3.63490513E-01	7.57061342E-03
2.59190000E-01	3.60261282E-01	7.56500587E-03
2.59690000E-01	3.58966410E-01	7.52147811E-03
2.60200000E-01	3.66599487E-01	7.52211377E-03
2.60710000E-01	3.60044615E-01	7.50767668E-03
2.61210000E-01	3.59188974E-01	7.54035927E-03
2.61720000E-01	3.67217949E-01	7.54856600E-03
2.62230000E-01	3.66816410E-01	7.49701737E-03
2.62730000E-01	3.55896410E-01	7.51407330E-03
2.63240000E-01	3.61984615E-01	7.46890957E-03
2.63750000E-01	3.53617179E-01	7.44800710E-03
2.64250000E-01	3.57177692E-01	7.48214186E-03
2.64760000E-01	3.50059744E-01	7.49067797E-03
2.65270000E-01	3.62652821E-01	7.40915432E-03
2.65770000E-01	3.49517949E-01	7.38878392E-03
2.66280000E-01	3.57700769E-01	7.44779745E-03
2.66790000E-01	3.57630000E-01	7.39439448E-03
2.67290000E-01	3.58422051E-01	7.37759840E-03
2.67800000E-01	3.50643590E-01	7.40106600E-03
2.68310000E-01	3.61618462E-01	7.33232115E-03
2.68810000E-01	3.46614872E-01	7.35930605E-03
2.69320000E-01	3.56188974E-01	7.37074053E-03
2.69830000E-01	3.57711795E-01	7.35975186E-03
2.70330000E-01	3.55418462E-01	7.32826118E-03
2.70840000E-01	3.50005128E-01	7.30602339E-03
2.71340000E-01	3.48222564E-01	7.31910916E-03
2.71850000E-01	3.54664615E-01	7.29211829E-03
2.72360000E-01	3.51009487E-01	7.26440125E-03
2.72860000E-01	3.59642821E-01	7.24766435E-03
2.73370000E-01	3.50562564E-01	7.29697305E-03
2.73880000E-01	3.57110513E-01	7.25343841E-03
2.74380000E-01	3.53772308E-01	7.27992067E-03
2.74890000E-01	3.52440256E-01	7.21447206E-03
2.75400000E-01	3.53550000E-01	7.19955790E-03
2.75900000E-01	3.46146154E-01	7.19816879E-03
2.76410000E-01	3.49176410E-01	7.20950740E-03
2.76920000E-01	3.46514359E-01	7.22279209E-03
2.77420000E-01	3.55574615E-01	7.16082900E-03
2.77930000E-01	3.44397179E-01	7.17379391E-03
2.78440000E-01	3.47984359E-01	7.18992709E-03
2.78940000E-01	3.54010256E-01	7.18311313E-03
2.79450000E-01	3.41107692E-01	7.13113399E-03
2.79960000E-01	3.41693846E-01	7.17704384E-03
2.80460000E-01	3.46047436E-01	7.18271364E-03
2.80970000E-01	3.47277179E-01	7.13373858E-03
2.81480000E-01	3.42537436E-01	7.15657297E-03
2.81980000E-01	3.40838974E-01	7.14874314E-03
2.82490000E-01	3.41347179E-01	7.15899403E-03
2.83000000E-01	3.38248718E-01	7.12341145E-03
2.83500000E-01	3.41475897E-01	7.10715977E-03
2.84010000E-01	3.39247692E-01	7.07134510E-03
2.84520000E-01	3.37690769E-01	7.00285565E-03
2.85020000E-01	3.45735897E-01	7.04487312E-03
2.85530000E-01	3.43727949E-01	7.07940730E-03
2.86040000E-01	3.41534359E-01	7.07918164E-03
2.86540000E-01	3.37758974E-01	7.07932728E-03
2.87050000E-01	3.34142564E-01	7.07244236E-03
2.87560000E-01	3.42260769E-01	7.09026214E-03
2.88060000E-01	3.37561026E-01	7.06023750E-03
2.88570000E-01	3.41972308E-01	7.07200868E-03
2.89080000E-01	3.36527692E-01	7.06259265E-03
2.89580000E-01	3.41853333E-01	7.08057512E-03
2.90090000E-01	3.50587436E-01	7.05115964E-03
2.90590000E-01	3.36947692E-01	7.11365448E-03
2.91100000E-01	3.42515128E-01	7.09469893E-03
2.91610000E-01	3.29718205E-01	7.05606623E-03
2.92110000E-01	3.38378974E-01	7.08829465E-03
2.92620000E-01	3.29083846E-01	7.12370502E-03
2.93130000E-01	3.34347949E-01	7.11553945E-03
2.93630000E-01	3.31932564E-01	7.10923147E-03
2.94140000E-01	3.27097949E-01	7.10852256E-03
2.94650000E-01	3.34120256E-01	7.11820900E-03
2.95150000E-01	3.30205385E-01	7.08350372E-03
2.95660000E-01	3.32956667E-01	7.09629956E-03
2.96170000E-01	3.35207436E-01	7.10556498E-03
2.96670000E-01	3.33403333E-01	7.06313906E-03
2.97180000E-01	3.26005385E-01	7.06376126E-03
2.97690000E-01	3.30628205E-01	7.10039164E-03
2.98190000E-01	3.31071795E-01	7.09372856E-03
2.98700000E-01	3.33192308E-01	7.03520129E-03
2.99210000E-01	3.33814615E-01	7.09209942E-03
2.99710000E-01	3.33696154E-01	7.04493913E-03
3.00220000E-01	3.39775897E-01	7.06497690E-03
3.00730000E-01	3.31636667E-01	7.01984094E-03
3.01230000E-01	3.20312308E-01	7.03434298E-03
3.01740000E-01	3.29634359E-01	7.04743055E-03
3.02250000E-01	3.24060513E-01	7.01838957E-03
3.02750000E-01	3.28496923E-01	6.99462896E-03
3.03260000E-01	3.19488205E-01	6.99666451E-03
3.03770000E-01	3.19904103E-01	6.96721866E-03
3.04270000E-01	3.22728974E-01	6.98481482E-03
3.04780000E-01	3.24748718E-01	6.96638282E-03
3.05290000E-01	3.21191282E-01	6.95581326E-03
3.05790000E-01	3.17975897E-01	6.93012821E-03
3.06300000E-01	3.26046667E-01	6.90767520E-03
3.06800000E-01	3.21147179E-01	6.88061862E-03
3.07310000E-01	3.23266667E-01	6.89668834E-03
3.07820000E-01	3.25030513E-01	6.86234735E-03
3.08320000E-01	3.21371026E-01	6.86029970E-03
3.08830000E-01	3.21524103E-01	6.85855224E-03
3.09340000E-01	3.27335385E-01	6.88178639E-03
3.09840000E-01	3.24246923E-01	6.98998740E-03
3.10350000E-01	3.18713333E-01	7.03301060E-03
3.10860000E-01	3.30879487E-01	7.14487418E-03
3.11360000E-01	3.19529231E-01	7.16995697E-03
3.11870000E-01	3.16956667E-01	7.19477228E-03
3.12380000E-01	3.18762564E-01	7.25687195E-03
3.12880000E-01	3.19719487E-01	7.26113351E-03
3.13390000E-01	3.17661795E-01	7.29460282E-03
3.13900000E-01	3.15335641E-01	7.31788974E-03
3.14400000E-01	3.20620513E-01	7.35787014E-03
3.14910000E-01	3.13788205E-01	7.36821098E-03
3.15420000E-01	3.17351026E-01	7.42600249E-03
3.15920000E-01	3.15926667E-01	7.41735852E-03
3.16430000E-01	3.15968974E-01	7.43969890E-03
3.16940000E-01	3.05497949E-01	7.48930056E-03
3.17440000E-01	3.25350769E-01	7.49207350E-03
3.17950000E-01	3.21225641E-01	7.52157833E-03
3.18450000E-01	3.24061026E-01	7.50639163E-03
3.18960000E-01	3.12435385E-01	7.52584484E-03
3.19470000E-01	2.96205128E-01	7.53696767E-03
3.19970000E-01	3.12624103E-01	7.52103628E-03
3.20480000E-01	3.07579487E-01	7.55713161E-03
3.20990000E-01	3.20128718E-01	7.57558495E-03
3.21490000E-01	3.09184103E-01	7.55198353E-03
3.22000000E-01	3.15020513E-01	7.53098650E-03
3.22510000E-01	3.11946923E-01	7.54600811E-03
3.23010000E-01	3.15340769E-01	7.52942915E-03
3.23520000E-01	3.13109744E-01	7.52519995E-03
3.24030000E-01	3.08291795E-01	7.53180172E-03
3.24530000E-01	3.11717436E-01	7.51564960E-03
3.25040000E-01	3.04799744E-01	7.54349257E-03
3.25550000E-01	3.06998205E-01	7.52687931E-03
3.26050000E-01	3.10717436E-01	7.58159285E-03
3.26560000E-01	3.08213590E-01	7.54160381E-03
3.27070000E-01	3.02955385E-01	7.53962429E-03
3.27570000E-01	3.14111282E-01	7.57736820E-03
3.28080000E-01	3.12975897E-01	7.57087546E-03
3.28590000E-01	3.04768974E-01	7.58217717E-03
3.29090000E-01	3.09442308E-01	7.58582491E-03
3.29600000E-01	3.06851282E-01	7.60628429E-03
3.30100000E-01	3.07539744E-01	7.63293178E-03
3.30610000E-01	3.10056410E-01	7.59038362E-03
3.31120000E-01	3.02506410E-01	7.65247077E-03
3.31620000E-01	3.05515128E-01	7.64310465E-03
3.32130000E-01	3.07323077E-01	7.64565843E-03
3.32640000E-01	3.07713846E-01	7.66147178E-03
3.33140000E-01	3.11580513E-01	7.66963264E-03
3.33650000E-01	3.00423077E-01	7.63881949E-03
3.34160000E-01	3.14566410E-01	7.69865666E-03
3.34660000E-01	3.08923590E-01	7.68367407E-03
3.35170000E-01	3.03173590E-01	7.67391163E-03
3.35680000E-01	3.10982308E-01	7.69515992E-03
3.36180000E-01	3.12863590E-01	7.70900779E-03
3.36690000E-01	3.05490256E-01	7.72890725E-03
3.37200000E-01	3.11931538E-01	7.72064920E-03
3.37700000E-01	2.97393846E-01	7.70540445E-03
3.38210000E-01	2.99542051E-01	7.73672581E-03
3.38720000E-01	3.08803333E-01	7.75107868E-03
3.39220000E-01	3.13185385E-01	7.75828662E-03
3.39730000E-01	2.99854615E-01	7.72469709E-03
3.40230000E-01	3.01405641E-01	7.73543933E-03
3.40740000E-01	2.95253077E-01	7.75817172E-03
3.41250000E-01	3.03132308E-01	7.78358628E-03
3.41750000E-01	2.95064872E-01	7.80844759E-03
3.42260000E-01	2.93927436E-01	7.78205949E-03
3.42770000E-01	3.05517692E-01	7.83751723E-03
3.43270000E-01	2.99664615E-01	7.77266901E-03
3.43780000E-01	2.92656923E-01	7.78316321E-03
3.44290000E-01	3.00430769E-01	7.79969112E-03
3.44790000E-01	2.99004359E-01	7.82107647E-03
3.45300000E-01	2.92708462E-01	7.82218558E-03
3.45810000E-01	2.95731795E-01	7.80847388E-03
3.46310000E-01	3.09441282E-01	7.85875336E-03
3.46820000E-01	2.96903333E-01	7.80454570E-03
3.47330000E-01	3.00364103E-01	7.81214780E-03
3.47830000E-01	2.99682821E-01	7.87125513E-03
3.48340000E-01	2.94995897E-01	7.83775739E-03
3.48840000E-01	2.96686410E-01	7.89527015E-03
3.49350000E-01	2.97708974E-01	7.85852204E-03
3.49860000E-01	2.96898718E-01	7.88732873E-03
3.50360000E-01	2.87568718E-01	7.86395844E-03
3.50870000E-01	2.90739487E-01	7.86051935E-03
3.51380000E-01	2.91252821E-01	7.87112516E-03
3.51880000E-01	2.88471538E-01	7.83399476E-03
3.52390000E-01	2.98625128E-01	7.88150928E-03
3.52900000E-01	2.93574872E-01	7.83419981E-03
3.53400000E-01	2.90406410E-01	7.82727137E-03
3.53910000E-01	2.84588974E-01	7.66222522E-03
3.54420000E-01	2.90664103E-01	7.62640678E-03
3.54920000E-01	2.99344359E-01	7.54343728E-03
3.55430000E-01	3.01286923E-01	7.55314366E-03
3.55940000E-01	2.86891026E-01	7.45903344E-03
3.56440000E-01	2.87151538E-01	7.40742107E-03
3.56950000E-01	2.81737692E-01	7.39564443E-03
3.57450000E-01	2.93292564E-01	7.46117337E-03
3.57960000E-01	2.96654615E-01	7.50397101E-03
3.58470000E-01	2.84222051E-01	7.54521278E-03
3.58970000E-01	2.87168974E-01	7.53761470E-03
3.59480000E-01	2.82288462E-01	7.54839569E-03
3.59990000E-01	2.86361795E-01	7.52115878E-03
3.60490000E-01	2.91220256E-01	7.55554767E-03
3.61000000E-01	2.76487179E-01	7.57423780E-03
3.61510000E-01	2.85211026E-01	7.56174441E-03
3.62010000E-01	2.87954872E-01	7.57220529E-03
3.62520000E-01	2.80323077E-01	7.61954339E-03
3.63030000E-01	2.81946410E-01	7.59440917E-03
3.63530000E-01	2.85211282E-01	7.64354155E-03
3.64040000E-01	2.76691026E-01	7.63697563E-03
3.64550000E-01	2.80330256E-01	7.64564313E-03
3.65050000E-01	2.83690256E-01	7.66144773E-03
3.65560000E-01	2.84978205E-01	7.69338378E-03
3.66060000E-01	2.87556923E-01	7.73169339E-03
3.66570000E-01	2.87824103E-01	7.72678390E-03
3.67080000E-01	2.84372821E-01	7.74137404E-03
3.67580000E-01	2.79639231E-01	7.78011513E-03
3.68090000E-01	2.92373846E-01	7.81950821E-03
3.68600000E-01	2.83946667E-01	7.91866389E-03
3.69100000E-01	2.90478974E-01	8.00558385E-03
3.69610000E-01	2.68316667E-01	7.98561892E-03
3.70120000E-01	2.76287949E-01	8.00694297E-03
3.70620000E-01	2.78611026E-01	8.05027732E-03
3.71130000E-01	2.79443846E-01	8.11593139E-03
3.71640000E-01	2.80068462E-01	8.11494049E-03
3.72140000E-01	2.90776154E-01	8.03416755E-03
3.72650000E-01	2.86203333E-01	8.09941785E-03
3.73150000E-01	2.88529744E-01	8.14786234E-03
3.73660000E-01	2.73056923E-01	8.14523243E-03
3.74170000E-01	2.78103077E-01	8.15954290E-03
3.74670000E-01	2.81672051E-01	8.21635169E-03
3.75180000E-01	2.84461026E-01	8.24767781E-03
3.75690000E-01	2.87626410E-01	8.30124088E-03
3.76190000E-01	2.81731026E-01	8.32998597E-03
3.76700000E-01	2.64024103E-01	8.34463553E-03
3.77210000E-01	2.88105128E-01	8.35217553E-03
3.77710000E-01	2.77106923E-01	8.39184088E-03
3.78220000E-01	2.73526667E-01	8.46440150E-03
3.78730000E-01	2.81248974E-01	8.50252149E-03
3.79230000E-01	2.78072051E-01	8.53018341E-03
3.79740000E-01	2.71852051E-01	8.54292432E-03
3.80240000E-01	2.77227692E-01	8.60074415E-03
3.80750000E-01	2.67700000E-01	8.61480254E-03
3.81260000E-01	2.92393077E-01	8.66708722E-03
3.81760000E-01	2.84262308E-01	8.69059222E-03
3.82270000E-01	2.68339231E-01	8.76868303E-03
3.82780000E-01	2.75334359E-01	8.76443975E-03
3.83280000E-01	2.79732564E-01	8.80517208E-03
3.83790000E-01	2.81504872E-01	8.83450260E-03
3.84300000E-01	2.63592821E-01	8.87610353E-03
3.84800000E-01	2.67287436E-01	8.96897906E-03
3.85310000E-01	2.65145385E-01	8.92821286E-03
3.85820000E-01	2.73647179E-01	8.98607858E-03
3.86320000E-01	2.72373333E-01	9.05221024E-03
3.86830000E-01	2.83035897E-01	9.02995828E-03
3.87330000E-01	2.73495128E-01	9.09591295E-03
3.87840000E-01	2.62755385E-01	9.14321207E-03
3.88350000E-01	2.72331538E-01	9.19221384E-03
3.88850000E-01	2.68782821E-01	9.23652173E-03
3.89360000E-01	2.78483846E-01	9.25152260E-03
3.89870000E-01	2.63127179E-01	9.25984004E-03
3.90370000E-01	2.68516923E-01	9.35309029E-03
3.90880000E-01	2.76081282E-01	9.31901491E-03
3.91390000E-01	2.73237949E-01	9.50529655E-03
3.91890000E-01	2.59892564E-01	9.49209851E-03
3.92400000E-01	2.72885897E-01	9.49068304E-03
3.92900000E-01	2.73584872E-01	9.57881659E-03
3.93410000E-01	2.61077436E-01	9.60390664E-03
3.93920000E-01	2.60240256E-01	9.66784073E-03
3.94420000E-01	2.50990256E-01	1.10822936E-02
3.94930000E-01	2.63911538E-01	9.73113397E-03
3.95440000E-01	2.61339487E-01	9.85151102E-03
3.95940000E-01	2.71887436E-01	9.76456393E-03
3.96450000E-01	2.50708205E-01	9.84934753E-03
3.96960000E-01	2.72227436E-01	9.90856543E-03
3.97460000E-01	2.67957179E-01	9.92970618E-03
3.97970000E-01	2.56071282E-01	9.95162160E-03
3.98470000E-01	2.71277949E-01	1.00935244E-02
3.98980000E-01	2.49387949E-01	1.00481552E-02
3.99490000E-01	2.67830513E-01	1.01083838E-02
3.99990000E-01	2.53106154E-01	1.00873504E-02
4.00500000E-01	2.75566667E-01	1.02324741E-02
4.01010000E-01	2.52303333E-01	1.02168495E-02
4.01510000E-01	2.67566667E-01	1.02084801E-02
4.02020000E-01	2.52123846E-01	1.03404067E-02
4.02530000E-01	2.63303077E-01	1.03257456E-02
4.03030000E-01	2.45309231E-01	1.03194318E-02
4.03540000E-01	2.71908718E-01	1.04212856E-02
4.04050000E-01	2.52764872E-01	1.04628810E-02
4.04550000E-01	2.55982308E-01	1.05278025E-02
4.05060000E-01	2.57578205E-01	1.05004196E-02
4.05560000E-01	2.57514615E-01	1.05668736E-02
4.06070000E-01	2.63708205E-01	1.05787517E-02
4.06580000E-01	2.49267692E-01	1.05232649E-02
4.07080000E-01	2.60177179E-01	1.06703378E-02
4.07590000E-01	2.59059231E-01	1.07770053E-02
4.08100000E-01	2.41097436E-01	1.06747416E-02
4.08600000E-01	2.63918718E-01	1.07097259E-02
4.09110000E-01	2.70541795E-01	1.07813255E-02
4.09620000E-01	2.56435641E-01	1.07528027E-02
4.10120000E-01	2.62251795E-01	1.07432100E-02
4.10630000E-01	2.65063590E-01	1.07751228E-02
4.11130000E-01	2.50987949E-01	1.08792279E-02
4.11640000E-01	2.52368205E-01	1.06755828E-02
4.12150000E-01	2.47922308E-01	1.07343279E-02
4.12650000E-01	2.47075128E-01	1.09225323E-02
4.13160000E-01	2.58415385E-01	1.08603503E-02
4.13670000E-01	2.43326154E-01	1.08546698E-02
4.14170000E-01	2.66376154E-01	1.08951304E-02
4.14680000E-01	2.57822308E-01	1.09449841E-02
4.15180000E-01	2.40909487E-01	1.09847830E-02
4.15690000E-01	2.57341795E-01	1.09957288E-02
4.16200000E-01	2.49604615E-01	1.10188516E-02
4.16700000E-01	2.59141026E-01	1.11566902E-02
4.17210000E-01	2.54262051E-01	1.10425642E-02
4.17720000E-01	2.54913333E-01	1.11913682E-02
4.18220000E-01	2.50669744E-01	1.11612619E-02
4.18730000E-01	2.49273590E-01	1.12338073E-02
4.19240000E-01	2.45830256E-01	1.12763619E-02
4.19740000E-01	2.64867692E-01	1.13039778E-02
4.20250000E-01	2.50724103E-01	1.14119176E-02
4.20750000E-01	2.52180000E-01	1.13675638E-02
4.21260000E-01	2.43218718E-01	1.14834006E-02
4.21770000E-01	2.50644615E-01	1.15496593E-02
4.22270000E-01	2.50112308E-01	1.16624354E-02
4.22780000E-01	2.45268718E-01	1.16847151E-02
4.23290000E-01	2.49450256E-01	1.17390440E-02
4.23790000E-01	2.53870769E-01	1.18898593E-02
4.24300000E-01	2.49723333E-01	1.18924731E-02
4.24810000E-01	2.36730256E-01	1.18802839E-02
4.25310000E-01	2.38010513E-01	1.20210625E-02
4.25820000E-01	2.36258462E-01	1.22670977E-02
4.26320000E-01	2.30622308E-01	1.22341260E-02
4.26830000E-01	2.48574872E-01	1.23647410E-02
4.27340000E-01	2.42035128E-01	1.24711492E-02
4.27840000E-01	2.42273846E-01	1.24440735E-02
4.28350000E-01	2.35566923E-01	1.24702124E-02
4.28860000E-01	2.27667949E-01	1.26872836E-02
4.29360000E-01	2.50244872E-01	1.28485185E-02
4.29870000E-01	2.23633846E-01	1.28123466E-02
4.30370000E-01	2.50242564E-01	1.28789932E-02
4.30880000E-01	2.42662051E-01	1.29622676E-02
4.31390000E-01	2.23694359E-01	1.31261077E-02
4.31890000E-01	2.43087692E-01	1.31700265E-02
4.32400000E-01	2.46720769E-01	1.33318631E-02
4.32910000E-01	2.51226667E-01	1.36271243E-02
4.33410000E-01	2.47850256E-01	1.34138429E-02
4.33920000E-01	2.47253333E-01	1.35283310E-02
4.34430000E-01	2.39932821E-01	1.38551187E-02
4.34930000E-01	2.44476923E-01	1.39684361E-02
4.35440000E-01	2.46676923E-01	1.38696095E-02
4.35940000E-01	2.42744615E-01	1.41285957E-02
4.36450000E-01	2.34362308E-01	1.40979007E-02
4.36960000E-01	2.36577436E-01	1.42648072E-02
4.37460000E-01	2.28636410E-01	1.43284182E-02
4.37970000E-01	2.32428462E-01	1.45410968E-02
4.38480000E-01	2.47960256E-01	1.46113647E-02
4.38980000E-01	2.15356410E-01	1.46600787E-02
4.39490000E-01	2.42770769E-01	1.49966797E-02
4.39990000E-01	2.50731282E-01	1.50231695E-02
