## Supplementary material for "Disordered proteins interact with the chemical environment to tune their protective function during drying": File S1: 100T - 8.csv

Q	I(Q)	Error
1.14000000E-02	8.87491818E-01	1.10168097E+01
1.19100000E-02	1.13323000E+00	9.90211681E+00
1.24200000E-02	2.45371682E+00	8.46706757E+00
1.29200000E-02	3.60105091E+00	5.16461965E+00
1.34300000E-02	3.49022818E+00	4.19590637E+00
1.39400000E-02	4.02561727E+00	3.21524491E+00
1.44400000E-02	4.16806318E+00	2.26922416E+00
1.49500000E-02	4.19617773E+00	1.98663732E+00
1.54600000E-02	4.19981682E+00	1.60097487E+00
1.59600000E-02	4.08259636E+00	1.17093479E+00
1.64700000E-02	4.10968955E+00	8.79359567E-01
1.69800000E-02	4.12058955E+00	7.72915460E-01
1.74800000E-02	4.14409864E+00	6.39127942E-01
1.79900000E-02	4.03004500E+00	4.53430936E-01
1.85000000E-02	4.04458364E+00	3.90482015E-01
1.90000000E-02	4.09251409E+00	3.17315628E-01
1.95100000E-02	4.01390591E+00	2.57269955E-01
2.00200000E-02	4.06800545E+00	2.08563385E-01
2.05200000E-02	3.86236773E+00	1.79148113E-01
2.10300000E-02	3.89902136E+00	1.58770980E-01
2.15400000E-02	3.85189273E+00	1.28473580E-01
2.20400000E-02	3.75969682E+00	1.16601573E-01
2.25500000E-02	3.70445318E+00	1.05718422E-01
2.30600000E-02	3.65187455E+00	8.86221246E-02
2.35600000E-02	3.55625864E+00	8.23448101E-02
2.40700000E-02	3.58304545E+00	7.34150804E-02
2.45800000E-02	3.57765864E+00	6.95930944E-02
2.50900000E-02	3.61061727E+00	6.35333929E-02
2.55900000E-02	3.49640818E+00	5.81494869E-02
2.61000000E-02	3.49948682E+00	5.51906921E-02
2.66100000E-02	3.44713636E+00	5.28414578E-02
2.71100000E-02	3.41062636E+00	5.01032752E-02
2.76200000E-02	3.36941909E+00	4.88624355E-02
2.81300000E-02	3.25039136E+00	4.75105294E-02
2.86300000E-02	3.24267409E+00	4.59826963E-02
2.91400000E-02	3.21562591E+00	4.59738609E-02
2.96500000E-02	3.24109409E+00	4.49391078E-02
3.01500000E-02	3.20183682E+00	4.38392042E-02
3.06600000E-02	3.15207909E+00	4.38865860E-02
3.11700000E-02	3.08623682E+00	4.24299857E-02
3.16700000E-02	3.05410227E+00	4.20472760E-02
3.21800000E-02	3.04084045E+00	4.22457243E-02
3.26900000E-02	3.01605682E+00	4.09628971E-02
3.31900000E-02	2.89761909E+00	4.08280386E-02
3.37000000E-02	2.84938955E+00	3.95546926E-02
3.42100000E-02	2.85783864E+00	3.94512350E-02
3.47100000E-02	2.82515864E+00	3.86650342E-02
3.52200000E-02	2.79931727E+00	3.86941688E-02
3.57300000E-02	2.72208727E+00	3.74692364E-02
3.62300000E-02	2.70668455E+00	3.72809180E-02
3.67400000E-02	2.72001136E+00	3.73177472E-02
3.72500000E-02	2.65559773E+00	3.66363182E-02
3.77500000E-02	2.66288455E+00	3.59546092E-02
3.82600000E-02	2.61374545E+00	3.55887467E-02
3.87700000E-02	2.57759000E+00	3.49392754E-02
3.92700000E-02	2.58796545E+00	3.45730384E-02
3.97800000E-02	2.50237182E+00	3.38303901E-02
4.02900000E-02	2.48270909E+00	3.37712609E-02
4.08000000E-02	2.44762909E+00	3.35287324E-02
4.13000000E-02	2.45402227E+00	3.30590230E-02
4.18100000E-02	2.44862818E+00	3.30487654E-02
4.23200000E-02	2.31642818E+00	3.23633838E-02
4.28200000E-02	2.36622182E+00	3.23247564E-02
4.33300000E-02	2.34177818E+00	3.18108430E-02
4.38400000E-02	2.30912818E+00	3.19765206E-02
4.43400000E-02	2.28849545E+00	3.15954745E-02
4.48500000E-02	2.26657591E+00	3.08376578E-02
4.53600000E-02	2.27425227E+00	3.07960812E-02
4.58600000E-02	2.20888909E+00	3.02023086E-02
4.63700000E-02	2.16433636E+00	3.04709141E-02
4.68800000E-02	2.14251273E+00	3.00642210E-02
4.73800000E-02	2.11820864E+00	2.96350948E-02
4.78900000E-02	2.11169500E+00	2.96268780E-02
4.84000000E-02	2.07906955E+00	2.88813610E-02
4.89000000E-02	2.04171682E+00	2.89966719E-02
4.94100000E-02	2.01618455E+00	2.90725053E-02
4.99200000E-02	2.01431818E+00	2.80863613E-02
5.04200000E-02	1.95537500E+00	2.75256188E-02
5.09300000E-02	2.00636591E+00	2.76528035E-02
5.14400000E-02	1.93948409E+00	2.75636422E-02
5.19400000E-02	1.92969591E+00	2.70025983E-02
5.24500000E-02	1.93123182E+00	2.69529052E-02
5.29600000E-02	1.89149136E+00	2.64072554E-02
5.34600000E-02	1.84445545E+00	2.66443781E-02
5.39700000E-02	1.86446500E+00	2.64496229E-02
5.44800000E-02	1.84017455E+00	2.61301763E-02
5.49800000E-02	1.82956136E+00	2.63028924E-02
5.54900000E-02	1.80155955E+00	2.55505317E-02
5.60000000E-02	1.78191409E+00	2.57136620E-02
5.65000000E-02	1.77406364E+00	2.57615782E-02
5.70100000E-02	1.76324091E+00	2.50361489E-02
5.75200000E-02	1.74515318E+00	2.50540821E-02
5.80300000E-02	1.73176045E+00	2.48738726E-02
5.85300000E-02	1.74026136E+00	2.48146821E-02
5.90400000E-02	1.69580045E+00	2.47668347E-02
5.95500000E-02	1.66573182E+00	2.46278532E-02
6.00500000E-02	1.66473273E+00	2.43372733E-02
6.05600000E-02	1.63329636E+00	2.42094223E-02
6.10700000E-02	1.64266000E+00	2.43071731E-02
6.15700000E-02	1.60280636E+00	2.38906772E-02
6.20800000E-02	1.60084500E+00	2.37542031E-02
6.25900000E-02	1.62366500E+00	2.33714651E-02
6.30900000E-02	1.57268636E+00	2.33965774E-02
6.36000000E-02	1.55801409E+00	2.32742903E-02
6.41100000E-02	1.55407909E+00	2.30438564E-02
6.46100000E-02	1.54670636E+00	2.31397327E-02
6.51200000E-02	1.53266045E+00	2.29298829E-02
6.56300000E-02	1.53181818E+00	2.26305874E-02
6.61300000E-02	1.51388318E+00	2.26480126E-02
6.66400000E-02	1.49363727E+00	2.24963537E-02
6.71500000E-02	1.46352545E+00	2.23174224E-02
6.76500000E-02	1.48080727E+00	2.20004537E-02
6.81600000E-02	1.46868364E+00	2.22942886E-02
6.86700000E-02	1.46969773E+00	2.18918935E-02
6.91700000E-02	1.42533000E+00	2.17886246E-02
6.96800000E-02	1.46106909E+00	2.17746840E-02
7.01900000E-02	1.45488545E+00	2.13465000E-02
7.06900000E-02	1.42066091E+00	2.14123981E-02
7.12000000E-02	1.41494227E+00	2.14322290E-02
7.17100000E-02	1.43466227E+00	2.12274952E-02
7.22100000E-02	1.37993682E+00	2.11207556E-02
7.27200000E-02	1.39031591E+00	2.09651230E-02
7.32300000E-02	1.39912545E+00	2.09684428E-02
7.37300000E-02	1.36900091E+00	2.06573595E-02
7.42400000E-02	1.37686045E+00	2.06318557E-02
7.47500000E-02	1.34890591E+00	2.05213594E-02
7.52600000E-02	1.37059273E+00	2.05915428E-02
7.57600000E-02	1.32255409E+00	2.03657072E-02
7.62700000E-02	1.31331864E+00	2.03069540E-02
7.67800000E-02	1.33588864E+00	2.01565760E-02
7.72800000E-02	1.34878409E+00	1.96309463E-02
7.77900000E-02	1.30723136E+00	1.98190931E-02
7.83000000E-02	1.32738227E+00	1.96557810E-02
7.88000000E-02	1.29754409E+00	1.95724448E-02
7.93100000E-02	1.29133500E+00	1.94760065E-02
7.98200000E-02	1.28489818E+00	1.92342745E-02
8.03200000E-02	1.26119045E+00	1.97535002E-02
8.08300000E-02	1.26109727E+00	1.96435001E-02
8.13400000E-02	1.26786364E+00	1.98024316E-02
8.18400000E-02	1.25523909E+00	1.99534969E-02
8.23500000E-02	1.24312045E+00	1.96223268E-02
8.28600000E-02	1.24480818E+00	1.96921065E-02
8.33600000E-02	1.25072182E+00	1.97809908E-02
8.38700000E-02	1.23133364E+00	1.97808280E-02
8.43800000E-02	1.22043455E+00	1.96607599E-02
8.48800000E-02	1.20050000E+00	1.95977339E-02
8.53900000E-02	1.21321136E+00	1.97027627E-02
8.59000000E-02	1.22411136E+00	1.97243768E-02
8.64000000E-02	1.22373000E+00	1.96716909E-02
8.69100000E-02	1.19022136E+00	1.95388847E-02
8.74200000E-02	1.21039864E+00	1.95494141E-02
8.79200000E-02	1.18430045E+00	1.94336803E-02
8.84300000E-02	1.20105909E+00	1.94336305E-02
8.89400000E-02	1.20204455E+00	1.95424091E-02
8.94400000E-02	1.18022409E+00	1.92404287E-02
8.99500000E-02	1.17863364E+00	1.98025288E-02
9.04600000E-02	1.17282727E+00	1.99360231E-02
9.09600000E-02	1.17030409E+00	2.00094096E-02
9.14700000E-02	1.13807136E+00	1.99129390E-02
9.19800000E-02	1.13308455E+00	1.98581318E-02
9.24800000E-02	1.11580773E+00	1.95318151E-02
9.29900000E-02	1.14656545E+00	1.94975268E-02
9.35000000E-02	1.12432591E+00	1.90953052E-02
9.40100000E-02	1.10437227E+00	1.92953620E-02
9.45100000E-02	1.07700545E+00	1.92608175E-02
9.50200000E-02	1.09336773E+00	1.90089402E-02
9.55300000E-02	1.11105773E+00	1.89999319E-02
9.60300000E-02	1.10574318E+00	1.89844698E-02
9.65400000E-02	1.07475636E+00	1.87361460E-02
9.70500000E-02	1.06998409E+00	1.88377522E-02
9.75500000E-02	1.07239682E+00	1.87478617E-02
9.80600000E-02	1.06583091E+00	1.87612310E-02
9.85700000E-02	1.09107091E+00	4.95983648E-01
9.90700000E-02	1.04004500E+00	1.86407307E-02
9.95800000E-02	1.05326091E+00	1.86383184E-02
1.00090000E-01	1.02558091E+00	1.84345314E-02
1.00590000E-01	1.00323636E+00	1.84738351E-02
1.01100000E-01	1.05353500E+00	1.82215981E-02
1.01610000E-01	1.05368091E+00	1.77682616E-02
1.02110000E-01	1.04730909E+00	1.76283667E-02
1.02620000E-01	1.03318682E+00	1.75643178E-02
1.03130000E-01	1.04460182E+00	1.76679605E-02
1.03630000E-01	1.02593591E+00	1.76952326E-02
1.04140000E-01	1.01881091E+00	1.78580727E-02
1.04650000E-01	1.02722318E+00	1.80165867E-02
1.05150000E-01	1.02411773E+00	1.79396343E-02
1.05660000E-01	1.01461136E+00	1.77306251E-02
1.06170000E-01	1.02716591E+00	1.73722245E-02
1.06670000E-01	1.02317682E+00	1.73259853E-02
1.07180000E-01	1.01830091E+00	1.71709326E-02
1.07690000E-01	1.02415364E+00	1.70399465E-02
1.08190000E-01	1.00792727E+00	1.68879823E-02
1.08700000E-01	9.98690455E-01	1.67727584E-02
1.09210000E-01	1.01206091E+00	1.65084426E-02
1.09710000E-01	1.01033136E+00	1.67285960E-02
1.10220000E-01	9.91330000E-01	1.65285593E-02
1.10730000E-01	9.82769091E-01	1.65098770E-02
1.11230000E-01	1.00146727E+00	1.63729169E-02
1.11740000E-01	9.90430909E-01	1.62862151E-02
1.12250000E-01	9.92846818E-01	1.62021515E-02
1.12750000E-01	9.76620455E-01	1.61576427E-02
1.13260000E-01	9.85837273E-01	1.60379691E-02
1.13770000E-01	9.81070909E-01	1.57995284E-02
1.14280000E-01	9.66251364E-01	1.60250624E-02
1.14780000E-01	9.82577273E-01	1.56884664E-02
1.15290000E-01	9.77884091E-01	1.56588047E-02
1.15800000E-01	9.56607273E-01	1.57101377E-02
1.16300000E-01	9.61467727E-01	1.54281795E-02
1.16810000E-01	9.66505455E-01	1.54907102E-02
1.17320000E-01	9.62500909E-01	1.53657706E-02
1.17820000E-01	9.73049545E-01	1.53823126E-02
1.18330000E-01	9.54001364E-01	1.51803418E-02
1.18840000E-01	9.49638182E-01	1.51541360E-02
1.19340000E-01	9.69913636E-01	1.50993435E-02
1.19850000E-01	9.26497727E-01	1.51086555E-02
1.20360000E-01	9.49944545E-01	1.49336325E-02
1.20860000E-01	9.45847727E-01	1.49141181E-02
1.21370000E-01	9.39570000E-01	1.48523966E-02
1.21880000E-01	9.59555909E-01	1.48844807E-02
1.22380000E-01	9.43763636E-01	1.47944084E-02
1.22890000E-01	9.38788182E-01	1.47074461E-02
1.23400000E-01	9.33247273E-01	1.46436983E-02
1.23900000E-01	9.60165909E-01	1.45798041E-02
1.24410000E-01	9.43994545E-01	1.45132403E-02
1.24920000E-01	9.25707273E-01	1.43976091E-02
1.25420000E-01	9.28116818E-01	1.43611370E-02
1.25930000E-01	9.26679091E-01	1.42540655E-02
1.26440000E-01	9.09609545E-01	1.42947969E-02
1.26940000E-01	9.24250455E-01	1.43669550E-02
1.27450000E-01	9.33665909E-01	1.41270418E-02
1.27960000E-01	9.08538636E-01	1.39373986E-02
1.28460000E-01	9.20613182E-01	1.39294757E-02
1.28970000E-01	9.12070000E-01	1.38901399E-02
1.29480000E-01	9.19679545E-01	1.40362462E-02
1.29980000E-01	9.17138636E-01	1.39274214E-02
1.30490000E-01	9.16673182E-01	1.37150533E-02
1.31000000E-01	9.38175000E-01	1.37350359E-02
1.31500000E-01	9.17721364E-01	1.35758677E-02
1.32010000E-01	9.12534545E-01	1.34575600E-02
1.32520000E-01	9.09905455E-01	1.35801950E-02
1.33020000E-01	9.11384091E-01	1.34386386E-02
1.33530000E-01	8.99890000E-01	1.34155335E-02
1.34040000E-01	8.96395909E-01	1.34267218E-02
1.34540000E-01	9.14142727E-01	1.33384602E-02
1.35050000E-01	9.09961364E-01	1.33602284E-02
1.35560000E-01	8.77980909E-01	1.32521811E-02
1.36060000E-01	8.81964545E-01	1.32581061E-02
1.36570000E-01	8.91293636E-01	1.33066235E-02
1.37080000E-01	8.91751818E-01	1.31797378E-02
1.37580000E-01	8.86031818E-01	1.31049529E-02
1.38090000E-01	8.97904545E-01	1.30806781E-02
1.38600000E-01	8.79111364E-01	1.31310192E-02
1.39110000E-01	8.88296364E-01	1.29161118E-02
1.39610000E-01	9.01195909E-01	1.29271443E-02
1.40120000E-01	8.73887273E-01	1.29550133E-02
1.40630000E-01	8.82313182E-01	1.28571914E-02
1.41130000E-01	8.82843182E-01	1.29460073E-02
1.41640000E-01	8.87641818E-01	1.28889871E-02
1.42150000E-01	8.75485455E-01	1.28066469E-02
1.42650000E-01	8.85886364E-01	1.27268891E-02
1.43160000E-01	8.67064091E-01	1.27791036E-02
1.43670000E-01	8.71195455E-01	1.27212966E-02
1.44170000E-01	8.65273636E-01	1.26712797E-02
1.44680000E-01	8.68754545E-01	1.26266052E-02
1.45190000E-01	8.57962727E-01	1.26114671E-02
1.45690000E-01	8.51060000E-01	1.25354787E-02
1.46200000E-01	8.69008636E-01	1.26158672E-02
1.46710000E-01	8.69937273E-01	1.25881643E-02
1.47210000E-01	8.51342727E-01	1.24579645E-02
1.47720000E-01	8.66065455E-01	1.24247108E-02
1.48230000E-01	8.60131364E-01	1.25036801E-02
1.48730000E-01	8.67818636E-01	1.24406962E-02
1.49240000E-01	8.54188182E-01	1.23813372E-02
1.49750000E-01	8.54107727E-01	1.23012564E-02
1.50250000E-01	8.62028636E-01	1.23255195E-02
1.50760000E-01	8.42710455E-01	1.23075548E-02
1.51270000E-01	8.49755455E-01	1.22394632E-02
1.51770000E-01	8.55733182E-01	1.22232524E-02
1.52280000E-01	8.45032273E-01	1.21773513E-02
1.52790000E-01	8.25508636E-01	1.21718890E-02
1.53290000E-01	8.42500909E-01	1.22011676E-02
1.53800000E-01	8.40115909E-01	1.22430547E-02
1.54310000E-01	8.29331818E-01	1.20316517E-02
1.54810000E-01	8.49682273E-01	1.19812632E-02
1.55320000E-01	8.44000000E-01	1.21248133E-02
1.55830000E-01	8.32585455E-01	1.19046224E-02
1.56330000E-01	8.35985909E-01	1.18802137E-02
1.56840000E-01	8.42338182E-01	1.18322432E-02
1.57350000E-01	8.29025909E-01	1.18110073E-02
1.57850000E-01	8.31458182E-01	1.17730434E-02
1.58360000E-01	8.24902727E-01	1.18854155E-02
1.58870000E-01	8.07437273E-01	1.17939354E-02
1.59370000E-01	8.19090455E-01	1.16902777E-02
1.59880000E-01	8.25133636E-01	1.16734818E-02
1.60390000E-01	8.17255909E-01	1.17349917E-02
1.60890000E-01	8.11810455E-01	1.17338084E-02
1.61400000E-01	8.18877273E-01	1.16268136E-02
1.61910000E-01	8.17767727E-01	1.15691838E-02
1.62410000E-01	8.13694545E-01	1.16517656E-02
1.62920000E-01	8.03137273E-01	1.15847809E-02
1.63430000E-01	8.11345455E-01	1.15307369E-02
1.63930000E-01	8.00199091E-01	1.15903455E-02
1.64440000E-01	8.29624545E-01	1.15344655E-02
1.64950000E-01	8.04349545E-01	1.15345561E-02
1.65450000E-01	8.06502727E-01	1.15299845E-02
1.65960000E-01	8.12071818E-01	1.15144062E-02
1.66470000E-01	8.03926818E-01	1.14593700E-02
1.66970000E-01	7.96190909E-01	1.13911647E-02
1.67480000E-01	7.97708182E-01	1.14367431E-02
1.67990000E-01	8.02087273E-01	1.14186027E-02
1.68490000E-01	7.98184091E-01	1.12425671E-02
1.69000000E-01	7.93197727E-01	1.13766544E-02
1.69510000E-01	7.91857273E-01	1.14121851E-02
1.70010000E-01	7.99447273E-01	1.14857129E-02
1.70520000E-01	7.99211364E-01	1.15556643E-02
1.71030000E-01	7.68078182E-01	1.16248800E-02
1.71530000E-01	8.02289545E-01	1.15427985E-02
1.72040000E-01	7.99864091E-01	1.15998142E-02
1.72550000E-01	7.96315909E-01	1.16735264E-02
1.73050000E-01	7.88459091E-01	1.16054692E-02
1.73560000E-01	7.90424091E-01	1.16343207E-02
1.74070000E-01	7.91087273E-01	1.15548960E-02
1.74570000E-01	7.80429545E-01	1.16364147E-02
1.75080000E-01	7.75893182E-01	1.16547791E-02
1.75590000E-01	7.88268636E-01	1.15951411E-02
1.76100000E-01	7.82255909E-01	1.16693968E-02
1.76600000E-01	7.72090909E-01	1.16315100E-02
1.77110000E-01	7.84653182E-01	1.16146924E-02
1.77620000E-01	7.71397727E-01	1.16569133E-02
1.78120000E-01	7.85079545E-01	1.17048156E-02
1.78630000E-01	7.80408636E-01	1.16195499E-02
1.79140000E-01	7.76240455E-01	1.15763942E-02
1.79640000E-01	7.95818636E-01	1.16061830E-02
1.80150000E-01	7.70780909E-01	1.17245195E-02
1.80660000E-01	7.67831364E-01	1.18184614E-02
1.81160000E-01	7.53090909E-01	1.18360034E-02
1.81670000E-01	7.55015909E-01	1.18943247E-02
1.82180000E-01	7.58587727E-01	1.18047693E-02
1.82680000E-01	7.44186364E-01	1.18913653E-02
1.83190000E-01	7.44626364E-01	1.19183027E-02
1.83700000E-01	7.40038182E-01	1.19865511E-02
1.84200000E-01	7.33318182E-01	1.20024295E-02
1.84710000E-01	7.43821364E-01	1.21566873E-02
1.85220000E-01	7.35163636E-01	1.20797343E-02
1.85720000E-01	7.35170000E-01	1.21179144E-02
1.86230000E-01	7.38685000E-01	1.21210850E-02
1.86740000E-01	7.43802273E-01	1.21605940E-02
1.87240000E-01	7.22886364E-01	1.22648141E-02
1.87750000E-01	7.35801818E-01	1.22358006E-02
1.88260000E-01	7.30076364E-01	1.22682539E-02
1.88760000E-01	7.22146364E-01	1.22564400E-02
1.89270000E-01	7.25820455E-01	1.21802098E-02
1.89780000E-01	7.25245000E-01	1.23679708E-02
1.90280000E-01	7.21248182E-01	1.23522702E-02
1.90790000E-01	7.17826818E-01	1.23237852E-02
1.91300000E-01	7.19112727E-01	1.22855073E-02
1.91800000E-01	7.06140455E-01	1.23668116E-02
1.92310000E-01	7.09600909E-01	1.23512317E-02
1.92820000E-01	7.06287727E-01	1.24065763E-02
1.93320000E-01	7.13560455E-01	1.24265228E-02
1.93830000E-01	7.02615909E-01	1.24004345E-02
1.94340000E-01	7.04240000E-01	1.24689184E-02
1.94840000E-01	7.04088182E-01	1.24578181E-02
1.95350000E-01	7.01278636E-01	1.24227801E-02
1.95860000E-01	7.08634091E-01	1.25290927E-02
1.96360000E-01	7.10577727E-01	1.24214537E-02
1.96870000E-01	6.99134545E-01	1.24769582E-02
1.97380000E-01	7.04024545E-01	1.25319157E-02
1.97880000E-01	6.86371818E-01	1.24589062E-02
1.98390000E-01	7.04841364E-01	1.25314042E-02
1.98900000E-01	6.84809091E-01	1.25194359E-02
1.99400000E-01	6.99632727E-01	1.25204855E-02
1.99910000E-01	6.83405909E-01	1.25384588E-02
2.00420000E-01	6.83608636E-01	1.24719371E-02
2.00920000E-01	6.85042273E-01	1.25466909E-02
2.01430000E-01	6.95780455E-01	1.25420755E-02
2.01940000E-01	6.87350909E-01	1.25997537E-02
2.02440000E-01	6.83606364E-01	1.26607758E-02
2.02950000E-01	6.90069091E-01	1.25904605E-02
2.03460000E-01	6.67976364E-01	1.26168419E-02
2.03960000E-01	6.77795455E-01	1.25728235E-02
2.04470000E-01	6.94363636E-01	1.26385056E-02
2.04980000E-01	6.72393636E-01	1.26171015E-02
2.05480000E-01	6.56636818E-01	1.26003069E-02
2.05990000E-01	6.86153636E-01	1.26305640E-02
2.06500000E-01	6.84070000E-01	1.26231219E-02
2.07000000E-01	6.81980000E-01	1.25559367E-02
2.07510000E-01	6.86759091E-01	1.25043852E-02
2.08020000E-01	6.78845909E-01	1.25092071E-02
2.08520000E-01	6.88595909E-01	1.24046452E-02
2.09030000E-01	6.88250000E-01	1.24606408E-02
2.09540000E-01	6.73996364E-01	1.25635539E-02
2.10040000E-01	6.53642727E-01	1.24680184E-02
2.10550000E-01	6.72369545E-01	1.24968357E-02
2.11060000E-01	6.59756364E-01	1.25298935E-02
2.11560000E-01	6.53741818E-01	1.25475708E-02
2.12070000E-01	6.63416364E-01	1.25890957E-02
2.12580000E-01	6.59287727E-01	1.24486284E-02
2.13080000E-01	6.58251818E-01	1.24387613E-02
2.13590000E-01	6.75153182E-01	1.25315905E-02
2.14100000E-01	6.61175000E-01	1.25401957E-02
2.14600000E-01	6.57949091E-01	1.23999942E-02
2.15110000E-01	6.59499091E-01	1.24319996E-02
2.15620000E-01	6.51608182E-01	1.24691756E-02
2.16120000E-01	6.40387727E-01	1.23911718E-02
2.16630000E-01	6.49489545E-01	1.24581566E-02
2.17140000E-01	6.42961364E-01	1.23715341E-02
2.17640000E-01	6.82827727E-01	1.23122361E-02
2.18150000E-01	6.53409545E-01	1.23803589E-02
2.18660000E-01	6.47850000E-01	1.23563162E-02
2.19160000E-01	6.39519545E-01	1.23700449E-02
2.19670000E-01	6.45905455E-01	1.22905503E-02
2.20180000E-01	6.29412273E-01	1.22032910E-02
2.20680000E-01	6.48595000E-01	1.22495791E-02
2.21190000E-01	6.64686364E-01	1.22083679E-02
2.21700000E-01	6.57687273E-01	1.22693573E-02
2.22200000E-01	6.41735909E-01	1.21914247E-02
2.22710000E-01	6.50517727E-01	1.22274509E-02
2.23220000E-01	6.53275909E-01	1.20895634E-02
2.23720000E-01	6.59440909E-01	1.21749073E-02
2.24230000E-01	6.26813182E-01	1.20693145E-02
2.24740000E-01	6.50224545E-01	1.19956112E-02
2.25240000E-01	6.43224545E-01	1.20370262E-02
2.25750000E-01	6.32585909E-01	1.20310291E-02
2.26260000E-01	6.41403182E-01	1.19846848E-02
2.26760000E-01	6.40248636E-01	1.19763644E-02
2.27270000E-01	6.37660455E-01	1.18554083E-02
2.27780000E-01	6.41088182E-01	1.18702919E-02
2.28280000E-01	6.42629545E-01	1.18440933E-02
2.28790000E-01	6.45159091E-01	1.18993701E-02
2.29300000E-01	6.50243636E-01	1.17469710E-02
2.29800000E-01	6.43085000E-01	1.17692044E-02
2.30310000E-01	6.27383636E-01	1.17591863E-02
2.30820000E-01	6.47825909E-01	1.17414004E-02
2.31320000E-01	6.32454545E-01	1.16883460E-02
2.31830000E-01	6.49550000E-01	1.15809648E-02
2.32340000E-01	6.44312727E-01	1.15396438E-02
2.32840000E-01	6.32942727E-01	1.14531428E-02
2.33350000E-01	6.32310455E-01	1.14182294E-02
2.33860000E-01	6.37322273E-01	1.13520399E-02
2.34360000E-01	6.33137727E-01	1.13639773E-02
2.34870000E-01	6.31872273E-01	1.13146947E-02
2.35380000E-01	6.21034091E-01	1.13357165E-02
2.35880000E-01	6.37579545E-01	1.13710806E-02
2.36390000E-01	6.26397727E-01	1.13575272E-02
2.36900000E-01	6.30286818E-01	1.12476784E-02
2.37400000E-01	6.15565455E-01	1.12426159E-02
2.37910000E-01	6.21473636E-01	1.12409761E-02
2.38420000E-01	6.26678636E-01	1.12953932E-02
2.38920000E-01	6.24698636E-01	1.11482954E-02
2.39430000E-01	6.18593182E-01	1.11479085E-02
2.39940000E-01	6.10877273E-01	1.12101269E-02
2.40440000E-01	6.24104091E-01	1.11689582E-02
2.40950000E-01	6.19607727E-01	1.11246413E-02
2.41450000E-01	6.25999545E-01	1.10997033E-02
2.41960000E-01	6.24103182E-01	1.10087433E-02
2.42470000E-01	6.14369091E-01	1.10432837E-02
2.42970000E-01	6.24913636E-01	1.10109091E-02
2.43480000E-01	6.07824091E-01	1.10787946E-02
2.43990000E-01	6.23783636E-01	1.09698598E-02
2.44490000E-01	6.19847727E-01	1.09480021E-02
2.45000000E-01	6.03665909E-01	1.09452519E-02
2.45510000E-01	6.17214545E-01	1.09160037E-02
2.46010000E-01	6.17167727E-01	1.08816581E-02
2.46520000E-01	6.29725000E-01	1.08997544E-02
2.47030000E-01	6.14945909E-01	1.09309079E-02
2.47530000E-01	6.19423636E-01	1.08160539E-02
2.48040000E-01	6.12712273E-01	1.08714298E-02
2.48550000E-01	6.08697273E-01	1.07924890E-02
2.49050000E-01	6.25244091E-01	1.07725845E-02
2.49560000E-01	6.28653182E-01	1.07807091E-02
2.50070000E-01	6.21656818E-01	1.07990852E-02
2.50570000E-01	6.14503182E-01	1.07598452E-02
2.51080000E-01	6.09125000E-01	1.06316695E-02
2.51590000E-01	6.15583182E-01	1.07202657E-02
2.52090000E-01	6.05489545E-01	1.07004487E-02
2.52600000E-01	6.04259091E-01	1.06458583E-02
2.53110000E-01	6.15800000E-01	1.05984853E-02
2.53610000E-01	6.00875000E-01	1.05764616E-02
2.54120000E-01	6.13108182E-01	1.05701560E-02
2.54630000E-01	5.98272727E-01	1.05574248E-02
2.55130000E-01	5.92773182E-01	1.05340305E-02
2.55640000E-01	5.91706818E-01	1.05656887E-02
2.56150000E-01	6.01989545E-01	1.04531660E-02
2.56650000E-01	6.17882727E-01	1.04886009E-02
2.57160000E-01	5.96336364E-01	1.04409916E-02
2.57670000E-01	5.92640455E-01	1.04070595E-02
2.58170000E-01	5.94965909E-01	1.03486939E-02
2.58680000E-01	5.92596818E-01	1.02866077E-02
2.59190000E-01	5.87198182E-01	1.02784666E-02
2.59690000E-01	5.89775000E-01	1.02274085E-02
2.60200000E-01	5.99378182E-01	1.02563647E-02
2.60710000E-01	5.90695000E-01	1.02154272E-02
2.61210000E-01	6.01401818E-01	1.02733928E-02
2.61720000E-01	5.92685000E-01	1.02364155E-02
2.62230000E-01	5.90697273E-01	1.01969130E-02
2.62730000E-01	5.92712727E-01	1.02200296E-02
2.63240000E-01	5.83903636E-01	1.01604757E-02
2.63750000E-01	5.97477273E-01	1.01431175E-02
2.64250000E-01	5.97400000E-01	1.01875306E-02
2.64760000E-01	5.88197273E-01	1.02332946E-02
2.65270000E-01	5.93383636E-01	1.00861996E-02
2.65770000E-01	5.79962727E-01	1.00775051E-02
2.66280000E-01	5.99304545E-01	1.01123757E-02
2.66790000E-01	5.91656818E-01	1.00755211E-02
2.67290000E-01	5.87493636E-01	1.00367816E-02
2.67800000E-01	5.84464091E-01	1.00860129E-02
2.68310000E-01	5.90139545E-01	9.95039917E-03
2.68810000E-01	5.90089545E-01	1.00574541E-02
2.69320000E-01	5.94841818E-01	9.98956447E-03
2.69830000E-01	5.88098636E-01	1.00106329E-02
2.70330000E-01	5.85834091E-01	9.98061080E-03
2.70840000E-01	5.77397727E-01	9.92867756E-03
2.71340000E-01	5.83118182E-01	9.95603569E-03
2.71850000E-01	5.84783182E-01	9.93214376E-03
2.72360000E-01	5.74110000E-01	9.89117372E-03
2.72860000E-01	5.80605000E-01	9.88116761E-03
2.73370000E-01	5.67432727E-01	9.91059110E-03
2.73880000E-01	5.83907273E-01	9.82634159E-03
2.74380000E-01	5.68129091E-01	9.85093659E-03
2.74890000E-01	5.94041818E-01	9.82209782E-03
2.75400000E-01	5.77521818E-01	9.77100282E-03
2.75900000E-01	5.80741364E-01	9.80715816E-03
2.76410000E-01	5.89121818E-01	9.82635103E-03
2.76920000E-01	5.78430000E-01	9.80925232E-03
2.77420000E-01	5.83452273E-01	9.74252146E-03
2.77930000E-01	5.76855000E-01	9.75763460E-03
2.78440000E-01	5.86953636E-01	9.80802037E-03
2.78940000E-01	5.85956818E-01	9.76372110E-03
2.79450000E-01	5.75597727E-01	9.70967699E-03
2.79960000E-01	5.65847273E-01	9.77239034E-03
2.80460000E-01	5.80380000E-01	9.74889952E-03
2.80970000E-01	5.75825909E-01	9.70714883E-03
2.81480000E-01	5.67289091E-01	9.73485759E-03
2.81980000E-01	5.67330909E-01	9.70132203E-03
2.82490000E-01	5.64409545E-01	9.70743574E-03
2.83000000E-01	5.63220909E-01	9.69439363E-03
2.83500000E-01	5.75802273E-01	9.66936192E-03
2.84010000E-01	5.70095455E-01	9.63494804E-03
2.84520000E-01	5.76240000E-01	9.52310302E-03
2.85020000E-01	5.61622273E-01	9.60587502E-03
2.85530000E-01	5.67176364E-01	9.64194844E-03
2.86040000E-01	5.80266818E-01	9.57731870E-03
2.86540000E-01	5.70542727E-01	9.60813203E-03
2.87050000E-01	5.68757273E-01	9.62771916E-03
2.87560000E-01	5.52228182E-01	9.65092436E-03
2.88060000E-01	5.58788182E-01	9.56764421E-03
2.88570000E-01	5.60982273E-01	9.62497786E-03
2.89080000E-01	5.61310455E-01	9.59432760E-03
2.89580000E-01	5.66231818E-01	9.65152952E-03
2.90090000E-01	5.63061818E-01	9.57040166E-03
2.90590000E-01	5.64084091E-01	9.66523566E-03
2.91100000E-01	5.56951364E-01	9.65447808E-03
2.91610000E-01	5.48298636E-01	9.61424658E-03
2.92110000E-01	5.48717273E-01	9.61736657E-03
2.92620000E-01	5.45783182E-01	9.64304945E-03
2.93130000E-01	5.53976818E-01	9.71234109E-03
2.93630000E-01	5.48094091E-01	9.66048048E-03
2.94140000E-01	5.44225455E-01	9.63710682E-03
2.94650000E-01	5.39466818E-01	9.66350169E-03
2.95150000E-01	5.44900455E-01	9.61849348E-03
2.95660000E-01	5.45147273E-01	9.64288011E-03
2.96170000E-01	5.55918636E-01	9.66535838E-03
2.96670000E-01	5.50497273E-01	9.60831693E-03
2.97180000E-01	5.36256818E-01	9.57595244E-03
2.97690000E-01	5.62846818E-01	9.64812686E-03
2.98190000E-01	5.51717273E-01	9.63978981E-03
2.98700000E-01	5.43274545E-01	9.52099640E-03
2.99210000E-01	5.38385000E-01	9.58788491E-03
2.99710000E-01	5.50339091E-01	9.53519627E-03
3.00220000E-01	5.38671818E-01	9.61646094E-03
3.00730000E-01	5.48566818E-01	9.55220019E-03
3.01230000E-01	5.27849545E-01	9.55479399E-03
3.01740000E-01	5.41792273E-01	9.59964590E-03
3.02250000E-01	5.36460455E-01	9.52546594E-03
3.02750000E-01	5.25243636E-01	9.48003405E-03
3.03260000E-01	5.22014091E-01	9.49791950E-03
3.03770000E-01	5.31414545E-01	9.48467945E-03
3.04270000E-01	5.17771818E-01	9.48037311E-03
3.04780000E-01	5.32155000E-01	9.47411408E-03
3.05290000E-01	5.32494545E-01	9.45064481E-03
3.05790000E-01	5.22786364E-01	9.40686131E-03
3.06300000E-01	5.35747273E-01	9.36444542E-03
3.06800000E-01	5.22698636E-01	9.37280179E-03
3.07310000E-01	5.20659091E-01	9.38452268E-03
3.07820000E-01	5.29502273E-01	9.30887690E-03
3.08320000E-01	5.32515909E-01	9.30755041E-03
3.08830000E-01	5.30130455E-01	9.31693682E-03
3.09340000E-01	5.17327727E-01	9.33059925E-03
3.09840000E-01	5.17442273E-01	9.45566672E-03
3.10350000E-01	5.22677273E-01	9.53666742E-03
3.10860000E-01	5.24749545E-01	9.65959667E-03
3.11360000E-01	5.27029091E-01	9.71658959E-03
3.11870000E-01	5.14141364E-01	9.77509863E-03
3.12380000E-01	5.27675455E-01	9.86130450E-03
3.12880000E-01	5.19827727E-01	9.87262866E-03
3.13390000E-01	5.15252273E-01	9.90095527E-03
3.13900000E-01	5.20976818E-01	9.93685740E-03
3.14400000E-01	5.23045455E-01	9.99568996E-03
3.14910000E-01	5.20116364E-01	9.98008889E-03
3.15420000E-01	5.23178636E-01	1.00541248E-02
3.15920000E-01	5.33815455E-01	1.00751153E-02
3.16430000E-01	5.24885000E-01	1.00910738E-02
3.16940000E-01	5.23440909E-01	1.01799429E-02
3.17440000E-01	5.23089091E-01	1.01713479E-02
3.17950000E-01	5.27273636E-01	1.02058172E-02
3.18450000E-01	5.16326364E-01	1.01642565E-02
3.18960000E-01	5.18631818E-01	1.02447491E-02
3.19470000E-01	5.10330000E-01	1.02728331E-02
3.19970000E-01	5.22462273E-01	1.01876882E-02
3.20480000E-01	5.18586818E-01	1.02685921E-02
3.20990000E-01	5.20173182E-01	1.02597003E-02
3.21490000E-01	5.14902273E-01	1.02612598E-02
3.22000000E-01	5.11603636E-01	1.02501128E-02
3.22510000E-01	5.26553182E-01	1.02320836E-02
3.23010000E-01	5.16500000E-01	1.02297210E-02
3.23520000E-01	5.27659545E-01	1.02269086E-02
3.24030000E-01	5.26856818E-01	1.02446562E-02
3.24530000E-01	5.08045909E-01	1.02048219E-02
3.25040000E-01	5.08771818E-01	1.02737030E-02
3.25550000E-01	5.06711818E-01	1.02234758E-02
3.26050000E-01	5.18487273E-01	1.02980761E-02
3.26560000E-01	5.05572727E-01	1.02643921E-02
3.27070000E-01	5.04057273E-01	1.02259083E-02
3.27570000E-01	5.18015455E-01	1.02676627E-02
3.28080000E-01	5.07095455E-01	1.02492471E-02
3.28590000E-01	5.12821818E-01	1.02879678E-02
3.29090000E-01	5.16845000E-01	1.02977388E-02
3.29600000E-01	5.16477273E-01	1.03222688E-02
3.30100000E-01	5.09062727E-01	1.03694953E-02
3.30610000E-01	5.26466818E-01	1.02973677E-02
3.31120000E-01	5.17227727E-01	1.03755425E-02
3.31620000E-01	5.02440909E-01	1.03536828E-02
3.32130000E-01	5.08034545E-01	1.04009674E-02
3.32640000E-01	5.06675455E-01	1.04345767E-02
3.33140000E-01	5.10240909E-01	1.04205098E-02
3.33650000E-01	5.14097727E-01	1.03821422E-02
3.34160000E-01	5.22520455E-01	1.04217497E-02
3.34660000E-01	5.03200000E-01	1.04178086E-02
3.35170000E-01	5.05113182E-01	1.04055632E-02
3.35680000E-01	5.02585455E-01	1.04545129E-02
3.36180000E-01	5.12885455E-01	1.04869828E-02
3.36690000E-01	5.06199091E-01	1.04737034E-02
3.37200000E-01	5.18928636E-01	1.04336678E-02
3.37700000E-01	5.01520455E-01	1.04460768E-02
3.38210000E-01	5.10785000E-01	1.05423770E-02
3.38720000E-01	5.01693182E-01	1.05204376E-02
3.39220000E-01	5.04232727E-01	1.05257116E-02
3.39730000E-01	5.15970455E-01	1.05362640E-02
3.40230000E-01	5.07565909E-01	1.04970182E-02
3.40740000E-01	4.93406818E-01	1.05391327E-02
3.41250000E-01	5.04645909E-01	1.05803159E-02
3.41750000E-01	4.98675909E-01	1.06102646E-02
3.42260000E-01	5.09355909E-01	1.05470751E-02
3.42770000E-01	5.00042727E-01	1.05735364E-02
3.43270000E-01	4.95857273E-01	1.05371377E-02
3.43780000E-01	4.96383182E-01	1.05794810E-02
3.44290000E-01	5.04841818E-01	1.05469865E-02
3.44790000E-01	4.90275455E-01	1.06411380E-02
3.45300000E-01	4.95346364E-01	1.06254873E-02
3.45810000E-01	4.99588636E-01	1.05914264E-02
3.46310000E-01	4.98378182E-01	1.06665827E-02
3.46820000E-01	5.08167727E-01	1.06258681E-02
3.47330000E-01	4.87683182E-01	1.06229783E-02
3.47830000E-01	5.05600909E-01	1.07065111E-02
3.48340000E-01	4.93828636E-01	1.06020251E-02
3.48840000E-01	4.98918182E-01	1.07618207E-02
3.49350000E-01	5.00301364E-01	1.06658321E-02
3.49860000E-01	4.94549545E-01	1.07102598E-02
3.50360000E-01	4.93473182E-01	1.06851177E-02
3.50870000E-01	4.95555455E-01	1.06913694E-02
3.51380000E-01	4.79541364E-01	1.07214403E-02
3.51880000E-01	4.92162727E-01	1.06646265E-02
3.52390000E-01	4.95821364E-01	1.06976290E-02
3.52900000E-01	4.92406364E-01	1.06236690E-02
3.53400000E-01	4.90689091E-01	1.06300088E-02
3.53910000E-01	4.99287727E-01	1.04483059E-02
3.54420000E-01	5.01899091E-01	1.03785266E-02
3.54920000E-01	5.10447273E-01	1.02701068E-02
3.55430000E-01	5.10202727E-01	1.02830449E-02
3.55940000E-01	5.08890909E-01	1.01424653E-02
3.56440000E-01	4.99735455E-01	1.00932870E-02
3.56950000E-01	5.02615909E-01	1.00791898E-02
3.57450000E-01	4.98863182E-01	1.00904887E-02
3.57960000E-01	4.96032273E-01	1.01979878E-02
3.58470000E-01	4.84140909E-01	1.02292371E-02
3.58970000E-01	4.92080000E-01	1.02283464E-02
3.59480000E-01	4.90170909E-01	1.02784422E-02
3.59990000E-01	5.02755909E-01	1.02312115E-02
3.60490000E-01	4.82992273E-01	1.02856642E-02
3.61000000E-01	4.81210455E-01	1.02805125E-02
3.61510000E-01	4.76463182E-01	1.03107629E-02
3.62010000E-01	4.81615455E-01	1.02910449E-02
3.62520000E-01	4.89150909E-01	1.03694453E-02
3.63030000E-01	4.89909091E-01	1.03558338E-02
3.63530000E-01	4.88474091E-01	1.03990322E-02
3.64040000E-01	4.82842727E-01	1.03494771E-02
3.64550000E-01	4.77256818E-01	1.03773218E-02
3.65050000E-01	4.92249091E-01	1.04098038E-02
3.65560000E-01	4.88782727E-01	1.04501187E-02
3.66060000E-01	4.72635455E-01	1.04795605E-02
3.66570000E-01	4.71998636E-01	1.04902056E-02
3.67080000E-01	4.79409091E-01	1.04932520E-02
3.67580000E-01	4.82481364E-01	1.05618339E-02
3.68090000E-01	4.79720000E-01	1.06340887E-02
3.68600000E-01	4.79770000E-01	1.07301878E-02
3.69100000E-01	4.85524545E-01	1.08688017E-02
3.69610000E-01	4.67981818E-01	1.08636641E-02
3.70120000E-01	4.78322727E-01	1.09075149E-02
3.70620000E-01	4.68067273E-01	1.09730867E-02
3.71130000E-01	4.61882273E-01	1.09855037E-02
3.71640000E-01	4.74317727E-01	1.10410934E-02
3.72140000E-01	4.79552273E-01	1.09040050E-02
3.72650000E-01	4.68051818E-01	1.09812376E-02
3.73150000E-01	4.91731364E-01	1.10536583E-02
3.73660000E-01	4.77861818E-01	1.10764446E-02
3.74170000E-01	4.77898636E-01	1.10645754E-02
3.74670000E-01	4.78681364E-01	1.11795942E-02
3.75180000E-01	4.74190909E-01	1.12057679E-02
3.75690000E-01	4.68979091E-01	1.12284134E-02
3.76190000E-01	4.78340455E-01	1.13406888E-02
3.76700000E-01	4.66452273E-01	1.13106717E-02
3.77210000E-01	4.75826364E-01	1.13251419E-02
3.77710000E-01	4.67067273E-01	1.13983314E-02
3.78220000E-01	4.74150000E-01	1.15105698E-02
3.78730000E-01	4.59935909E-01	1.15338525E-02
3.79230000E-01	4.58906364E-01	1.15439452E-02
3.79740000E-01	4.58400455E-01	1.15942084E-02
3.80240000E-01	4.63635909E-01	1.16906198E-02
3.80750000E-01	4.58586818E-01	1.17028704E-02
3.81260000E-01	4.48954545E-01	1.17640680E-02
3.81760000E-01	4.65071818E-01	1.18147996E-02
3.82270000E-01	4.43407273E-01	1.18401873E-02
3.82780000E-01	4.55952273E-01	1.19288203E-02
3.83280000E-01	4.74336364E-01	1.19704243E-02
3.83790000E-01	4.55419091E-01	1.19645786E-02
3.84300000E-01	4.47735000E-01	1.20476359E-02
3.84800000E-01	4.47283636E-01	1.21562411E-02
3.85310000E-01	4.57081364E-01	1.21211044E-02
3.85820000E-01	4.49065000E-01	1.21790153E-02
3.86320000E-01	4.66499091E-01	1.22719675E-02
3.86830000E-01	4.60126818E-01	1.22205986E-02
3.87330000E-01	4.57559545E-01	1.23444925E-02
3.87840000E-01	4.47136818E-01	1.23727746E-02
3.88350000E-01	4.55744545E-01	1.24533020E-02
3.88850000E-01	4.32560909E-01	1.24864424E-02
3.89360000E-01	4.57365909E-01	1.26014785E-02
3.89870000E-01	4.56357727E-01	1.25761968E-02
3.90370000E-01	4.43213182E-01	1.27221248E-02
3.90880000E-01	4.51676364E-01	1.25807379E-02
3.91390000E-01	4.49668182E-01	1.28786409E-02
3.91890000E-01	4.26760909E-01	1.28664497E-02
3.92400000E-01	4.36846364E-01	1.28789277E-02
3.92900000E-01	4.47593182E-01	1.29241567E-02
3.93410000E-01	4.35398636E-01	1.30616728E-02
3.93920000E-01	4.38293636E-01	1.31278267E-02
3.94420000E-01	4.22254091E-01	1.49304239E-02
3.94930000E-01	4.33745455E-01	1.31853898E-02
3.95440000E-01	4.40131818E-01	1.33341637E-02
3.95940000E-01	4.52665000E-01	1.32544930E-02
3.96450000E-01	4.34189545E-01	1.34197164E-02
3.96960000E-01	4.26209091E-01	1.34233152E-02
3.97460000E-01	4.33573182E-01	1.34296217E-02
3.97970000E-01	4.25104091E-01	1.35302237E-02
3.98470000E-01	4.66544091E-01	1.36536636E-02
3.98980000E-01	4.27986364E-01	1.36553174E-02
3.99490000E-01	4.36310455E-01	1.36654854E-02
3.99990000E-01	4.39507273E-01	1.37116017E-02
4.00500000E-01	4.38935909E-01	1.38802596E-02
4.01010000E-01	4.20219091E-01	1.39554720E-02
4.01510000E-01	4.25127273E-01	1.37953882E-02
4.02020000E-01	4.25378182E-01	1.39833020E-02
4.02530000E-01	4.49562727E-01	1.40479663E-02
4.03030000E-01	4.24831818E-01	1.40112208E-02
4.03540000E-01	4.28331818E-01	1.41036201E-02
4.04050000E-01	4.11820000E-01	1.42520619E-02
4.04550000E-01	4.16563636E-01	1.42219042E-02
4.05060000E-01	4.11347727E-01	1.41334093E-02
4.05560000E-01	4.20531818E-01	1.43222083E-02
4.06070000E-01	4.21365909E-01	1.43287148E-02
4.06580000E-01	3.99163182E-01	1.42022504E-02
4.07080000E-01	4.21342727E-01	1.43548649E-02
4.07590000E-01	4.13742727E-01	1.45914106E-02
4.08100000E-01	4.11510000E-01	1.44671472E-02
4.08600000E-01	4.13615000E-01	1.45212179E-02
4.09110000E-01	4.26345455E-01	1.45741701E-02
4.09620000E-01	4.13819091E-01	1.45016051E-02
4.10120000E-01	4.38800909E-01	1.45192316E-02
4.10630000E-01	4.26045909E-01	1.46279527E-02
4.11130000E-01	4.23826364E-01	1.47138067E-02
4.11640000E-01	4.16470000E-01	1.45204095E-02
4.12150000E-01	4.11976364E-01	1.45722853E-02
4.12650000E-01	4.06239545E-01	1.47751867E-02
4.13160000E-01	4.07459545E-01	1.46738774E-02
4.13670000E-01	4.14410909E-01	1.46347849E-02
4.14170000E-01	4.09367273E-01	1.47242382E-02
4.14680000E-01	4.15970000E-01	1.47994493E-02
4.15180000E-01	3.92477727E-01	1.47827606E-02
4.15690000E-01	4.05363636E-01	1.48316807E-02
4.16200000E-01	3.95423636E-01	1.49665618E-02
4.16700000E-01	4.23300000E-01	1.50307646E-02
4.17210000E-01	4.14022273E-01	1.49581113E-02
4.17720000E-01	4.12782727E-01	1.51869164E-02
4.18220000E-01	4.06606818E-01	1.51467388E-02
4.18730000E-01	3.98916364E-01	1.51932310E-02
4.19240000E-01	3.99910000E-01	1.52994116E-02
4.19740000E-01	4.07670000E-01	1.53446826E-02
4.20250000E-01	4.10458636E-01	1.54256198E-02
4.20750000E-01	3.98732727E-01	1.53515207E-02
4.21260000E-01	3.82054545E-01	1.55253582E-02
4.21770000E-01	4.09590000E-01	1.57270661E-02
4.22270000E-01	3.92382273E-01	1.57080763E-02
4.22780000E-01	4.01135455E-01	1.58569511E-02
4.23290000E-01	4.28065909E-01	1.58382377E-02
4.23790000E-01	3.99774545E-01	1.60266091E-02
4.24300000E-01	3.86020455E-01	1.61012931E-02
4.24810000E-01	3.85953182E-01	1.60683225E-02
4.25310000E-01	3.96639091E-01	1.63191252E-02
4.25820000E-01	3.99435909E-01	1.66573201E-02
4.26320000E-01	3.80476818E-01	1.64948183E-02
4.26830000E-01	3.89460455E-01	1.67567570E-02
4.27340000E-01	4.12860455E-01	1.68301310E-02
4.27840000E-01	4.02705455E-01	1.68128535E-02
4.28350000E-01	3.97898636E-01	1.68647555E-02
4.28860000E-01	3.89413182E-01	1.71057329E-02
4.29360000E-01	4.17773636E-01	1.73572588E-02
4.29870000E-01	3.79685000E-01	1.73286896E-02
4.30370000E-01	3.91136364E-01	1.74210362E-02
4.30880000E-01	3.63680455E-01	1.75362935E-02
4.31390000E-01	3.80510455E-01	1.77834475E-02
4.31890000E-01	4.03642727E-01	1.78011267E-02
4.32400000E-01	3.97842727E-01	1.79884118E-02
4.32910000E-01	3.95669545E-01	1.83523766E-02
4.33410000E-01	4.08022273E-01	1.82999061E-02
4.33920000E-01	4.05405909E-01	1.83721413E-02
4.34430000E-01	3.74783182E-01	1.86863251E-02
4.34930000E-01	3.90927273E-01	1.88520343E-02
4.35440000E-01	3.96233636E-01	1.87791266E-02
4.35940000E-01	3.94048636E-01	1.90987289E-02
4.36450000E-01	3.83114545E-01	1.91543575E-02
4.36960000E-01	3.77739091E-01	1.93654063E-02
4.37460000E-01	3.85949091E-01	1.93927870E-02
4.37970000E-01	3.76698636E-01	1.98359531E-02
4.38480000E-01	3.86378182E-01	1.97716072E-02
4.38980000E-01	3.68737273E-01	1.98486055E-02
4.39490000E-01	3.77667727E-01	2.02878699E-02
4.39990000E-01	4.05136818E-01	2.02443707E-02
