## Supplementary material for "Disordered proteins interact with the chemical environment to tune their protective function during drying": File S1: 100T Fit - 4.csv

#q**2_data	ln(I(q))_data	error_data	q**2_fit	ln(I(q))_fit	normalized_residual
0.00012996	-0.4226456993772265	12.600054433105159	0.00034224999999999994	1.095286706895673	0.01129113112086265
0.0001418481	-1.2138306368238756	25.077048954268832	0.000361	1.0862234548306289	-0.3595359130278966
0.00015425640000000002	0.4165452031776041	4.192543879243671	0.0003806401	1.0767299520635532	0.26457575009197376
0.00016692639999999997	0.7401174945680337	1.8488909208585385	0.00040080039999999996	1.0669849984311846	-0.3151446217955451
0.00018036489999999998	0.9160009458902524	1.2628370274516818	0.0004210704	1.0571870187320678	0.11755198317582574
0.00019432359999999998	1.0030551293668597	0.8842900208696971	0.0004422609	1.0469440937782375	-0.13182488199061987
0.0002085136	1.0355222007112235	0.6015689748647957	0.0004639716	1.0364497179591146	0.03519439786100636
0.0002235025	1.0876438075424824	0.5032889510088983	0.0004857616	1.0259170106259248	0.10771561464543303
0.00023901159999999998	1.0703446161597332	0.4126799150712768	0.0005085025	1.0149246634853402	-0.17565490190134644
0.00025472159999999995	1.096330798046522	0.2941468743705343	0.0005317636000000001	1.003680865479463	0.4803088779391842
0.00027126089999999993	1.0969255669524953	0.22005043666758253	0.0005550736000000001	0.9924134305122001	0.007417649113519948
0.0002883204	1.08307225201037	0.1961050210962016	0.0005793649	0.9806716611848612	-0.303683859028242
0.00030555039999999995	1.0634713313153934	0.1640524132658868	0.0006041764	0.9686784409922296	-0.36434255231772655
0.00032364009999999996	1.0804215118427307	0.11531261684906739	0.0006295081	0.9564337699343055	-0.3896793220370873
0.00034224999999999994	1.0963863096808089	0.09738641535249098	0.0006548481000000001	0.9441850868768005	0.1631537116118077
0.000361	1.0565996828736828	0.08239447266189392	0.0006812100000000001	0.9314424444974145	0.37444396323425216
0.0003806401	1.0937315940987329	0.06426001638196054	0.0007080921	0.9184483512527362	0.9207001075208814
0.00040080039999999996	1.049696194569837	0.05485990451889683	0.0007349520999999999	0.9054649405611583	0.30799575781183175
0.0004210704	1.0626664730459254	0.046613031663293045	0.0007628644	0.8919728759950181	-1.257498777872515
0.0004422609	1.041436226437135	0.04178169749087537	0.0007912968999999999	0.8782293605635854	0.18016819398647899
0.0004639716	1.0376500884201538	0.03410686171645571
0.0004857616	1.029257355216063	0.031010774075176738
0.0005085025	1.0099296795841253	0.028436347902321767
0.0005317636000000001	1.0151915666453113	0.02396520592173161
0.0005550736000000001	0.9925807961037653	0.022563158354323865
0.0005793649	0.9744585216782986	0.02045923522719967
0.0006041764	0.9615519413631178	0.019559888307795075
0.0006295081	0.9494297737130867	0.0179737436018025
0.0006548481000000001	0.9468775336983596	0.016502516522365507
0.0006812100000000001	0.937389554040803	0.015882508805911754
0.0007080921	0.9324786890164776	0.015238770636749601
0.0007349520999999999	0.9100009405437712	0.014727475517322338
0.0007628644	0.8732135254407635	0.01491798710611265
0.0007912968999999999	0.8808344453277704	0.01445918231483514
0.0008196769	0.8808192478096116	0.013948256736513781
0.0008491395999999999	0.8444058812151525	0.014476598556277387
0.0008791224999999999	0.8397225370837955	0.014155777633224016
