## Supplementary material for "Disordered proteins interact with the chemical environment to tune their protective function during drying": File S1: Tris - 4.csv

Q	I(Q)	Error
1.14000000E-02	6.24892611E+00	6.73840862E+00
1.19100000E-02	5.35868389E+00	6.03451661E+00
1.24200000E-02	4.55312167E+00	4.75956236E+00
1.29200000E-02	3.67909389E+00	2.60164121E+00
1.34300000E-02	3.32481528E+00	2.16057125E+00
1.39400000E-02	2.95963472E+00	1.65069535E+00
1.44400000E-02	3.17404306E+00	1.13496975E+00
1.49500000E-02	2.96749333E+00	1.02119148E+00
1.54600000E-02	3.00425667E+00	8.17558662E-01
1.59600000E-02	2.86090944E+00	6.05474248E-01
1.64700000E-02	2.78734111E+00	4.72867211E-01
1.69800000E-02	2.79702806E+00	4.11976697E-01
1.74800000E-02	2.78278306E+00	3.45024479E-01
1.79900000E-02	2.80360306E+00	2.66843217E-01
1.85000000E-02	2.77148833E+00	2.22579221E-01
1.90000000E-02	2.79355278E+00	1.94506657E-01
1.95100000E-02	2.60265111E+00	1.65018144E-01
2.00200000E-02	2.63221000E+00	1.43370619E-01
2.05200000E-02	2.57854444E+00	1.17577634E-01
2.10300000E-02	2.45148167E+00	1.07734462E-01
2.15400000E-02	2.50467278E+00	8.46250688E-02
2.20400000E-02	2.47850139E+00	7.58661830E-02
2.25500000E-02	2.44596194E+00	6.93400320E-02
2.30600000E-02	2.35059333E+00	6.06131614E-02
2.35600000E-02	2.32332889E+00	5.53240788E-02
2.40700000E-02	2.30494056E+00	5.01257946E-02
2.45800000E-02	2.29488194E+00	4.77855014E-02
2.50900000E-02	2.27747889E+00	4.39902093E-02
2.55900000E-02	2.26255000E+00	4.00662778E-02
2.61000000E-02	2.23340722E+00	3.77721756E-02
2.66100000E-02	2.20838167E+00	3.62145032E-02
2.71100000E-02	2.15759278E+00	3.35706451E-02
2.76200000E-02	2.13974611E+00	3.26169378E-02
2.81300000E-02	2.12888778E+00	3.16706665E-02
2.86300000E-02	2.03926194E+00	3.02983450E-02
2.91400000E-02	2.04285139E+00	3.02628812E-02
2.96500000E-02	2.03308972E+00	2.98002478E-02
3.01500000E-02	1.97122722E+00	2.87938134E-02
3.06600000E-02	1.92927278E+00	2.89754653E-02
3.11700000E-02	1.94169250E+00	2.77827925E-02
3.16700000E-02	1.89076833E+00	2.76329824E-02
3.21800000E-02	1.83508750E+00	2.76207524E-02
3.26900000E-02	1.81836417E+00	2.71393472E-02
3.31900000E-02	1.81061528E+00	2.66370745E-02
3.37000000E-02	1.80720778E+00	2.60022339E-02
3.42100000E-02	1.75615444E+00	2.59367974E-02
3.47100000E-02	1.69446361E+00	2.56738011E-02
3.52200000E-02	1.70894917E+00	2.53780936E-02
3.57300000E-02	1.65981583E+00	2.47175888E-02
3.62300000E-02	1.61479694E+00	2.45109718E-02
3.67400000E-02	1.60930222E+00	2.46080298E-02
3.72500000E-02	1.55801806E+00	2.40509249E-02
3.77500000E-02	1.58084250E+00	2.39682779E-02
3.82600000E-02	1.55880583E+00	2.34231411E-02
3.87700000E-02	1.51341750E+00	2.30773880E-02
3.92700000E-02	1.47205389E+00	2.27431736E-02
3.97800000E-02	1.48184917E+00	2.22740306E-02
4.02900000E-02	1.46040528E+00	2.22107949E-02
4.08000000E-02	1.44541111E+00	2.20084023E-02
4.13000000E-02	1.38788639E+00	2.16649341E-02
4.18100000E-02	1.38683889E+00	2.16714439E-02
4.23200000E-02	1.35853167E+00	2.13783444E-02
4.28200000E-02	1.35567778E+00	2.11708813E-02
4.33300000E-02	1.29892444E+00	2.07890076E-02
4.38400000E-02	1.26031278E+00	2.09041234E-02
4.43400000E-02	1.29166861E+00	2.05921756E-02
4.48500000E-02	1.24601194E+00	2.02744739E-02
4.53600000E-02	1.26511417E+00	2.03367320E-02
4.58600000E-02	1.22386694E+00	1.98913412E-02
4.63700000E-02	1.21008722E+00	1.99359581E-02
4.68800000E-02	1.17555333E+00	1.97104499E-02
4.73800000E-02	1.16198750E+00	1.95784052E-02
4.78900000E-02	1.15507861E+00	1.93645853E-02
4.84000000E-02	1.13313528E+00	1.90298233E-02
4.89000000E-02	1.11440167E+00	1.91123764E-02
4.94100000E-02	1.08896111E+00	1.90298071E-02
4.99200000E-02	1.05507167E+00	1.84934094E-02
5.04200000E-02	1.06777389E+00	1.82398885E-02
5.09300000E-02	1.02964194E+00	1.81294714E-02
5.14400000E-02	1.03445278E+00	1.79279184E-02
5.19400000E-02	9.97757778E-01	1.77177806E-02
5.24500000E-02	9.89037778E-01	1.76233944E-02
5.29600000E-02	9.77058333E-01	1.73177507E-02
5.34600000E-02	9.65975556E-01	1.74059984E-02
5.39700000E-02	9.46786944E-01	1.73312554E-02
5.44800000E-02	9.41285833E-01	1.71561605E-02
5.49800000E-02	9.07511667E-01	1.71354993E-02
5.54900000E-02	9.17302222E-01	1.67547037E-02
5.60000000E-02	8.95234444E-01	1.69198344E-02
5.65000000E-02	8.83959722E-01	1.68716018E-02
5.70100000E-02	8.63250833E-01	1.66359384E-02
5.75200000E-02	8.41995833E-01	1.66530892E-02
5.80300000E-02	8.40937500E-01	1.63407316E-02
5.85300000E-02	8.34575556E-01	1.62016466E-02
5.90400000E-02	8.30553889E-01	1.63258241E-02
5.95500000E-02	8.17247500E-01	1.60429141E-02
6.00500000E-02	7.98303333E-01	1.58159090E-02
6.05600000E-02	7.81809722E-01	1.58515102E-02
6.10700000E-02	7.87362500E-01	1.57588132E-02
6.15700000E-02	7.67786944E-01	1.56553686E-02
6.20800000E-02	7.55350833E-01	1.55363283E-02
6.25900000E-02	7.29160833E-01	1.53005055E-02
6.30900000E-02	7.49531389E-01	1.53668397E-02
6.36000000E-02	7.51193056E-01	1.52905266E-02
6.41100000E-02	7.10707778E-01	1.50582174E-02
6.46100000E-02	6.92700556E-01	1.51966713E-02
6.51200000E-02	6.94268611E-01	1.48135840E-02
6.56300000E-02	6.79317778E-01	1.47790313E-02
6.61300000E-02	6.73120833E-01	1.48335963E-02
6.66400000E-02	6.76743611E-01	1.46826275E-02
6.71500000E-02	6.56672778E-01	1.45999802E-02
6.76500000E-02	6.55920000E-01	1.44819356E-02
6.81600000E-02	6.45993889E-01	1.44700324E-02
6.86700000E-02	6.35699722E-01	1.42228036E-02
6.91700000E-02	6.32646389E-01	1.42666718E-02
6.96800000E-02	6.12829167E-01	1.41971024E-02
7.01900000E-02	6.29635556E-01	1.39460556E-02
7.06900000E-02	6.12867500E-01	1.39473558E-02
7.12000000E-02	5.96812778E-01	1.40175815E-02
7.17100000E-02	6.17123889E-01	1.38882665E-02
7.22100000E-02	5.78618611E-01	1.37740822E-02
7.27200000E-02	5.70787500E-01	1.35996625E-02
7.32300000E-02	5.79056389E-01	1.37794667E-02
7.37300000E-02	5.63022222E-01	1.34096780E-02
7.42400000E-02	5.66559167E-01	1.34475794E-02
7.47500000E-02	5.57081944E-01	1.33746781E-02
7.52600000E-02	5.50992222E-01	1.34457504E-02
7.57600000E-02	5.38046389E-01	1.32876021E-02
7.62700000E-02	5.32380833E-01	1.32286103E-02
7.67800000E-02	5.46691389E-01	1.31555833E-02
7.72800000E-02	5.26304167E-01	1.28263277E-02
7.77900000E-02	4.92671944E-01	1.28814791E-02
7.83000000E-02	5.04833611E-01	1.27807714E-02
7.88000000E-02	4.95133333E-01	1.27495050E-02
7.93100000E-02	4.94654167E-01	1.26707121E-02
7.98200000E-02	4.99335556E-01	1.25238569E-02
8.03200000E-02	4.80410000E-01	1.28000647E-02
8.08300000E-02	4.76896944E-01	1.27686093E-02
8.13400000E-02	4.73569444E-01	1.28621338E-02
8.18400000E-02	4.56876111E-01	1.29524575E-02
8.23500000E-02	4.51314167E-01	1.28241687E-02
8.28600000E-02	4.62959444E-01	1.28323365E-02
8.33600000E-02	4.56690000E-01	1.28988574E-02
8.38700000E-02	4.44498611E-01	1.29681800E-02
8.43800000E-02	4.44078333E-01	1.28071714E-02
8.48800000E-02	4.20036389E-01	1.27564501E-02
8.53900000E-02	4.25346667E-01	1.29109364E-02
8.59000000E-02	4.14401389E-01	1.27844090E-02
8.64000000E-02	4.08174444E-01	1.28299251E-02
8.69100000E-02	4.14396944E-01	1.27699637E-02
8.74200000E-02	4.03891389E-01	1.27153583E-02
8.79200000E-02	4.15068333E-01	1.26199892E-02
8.84300000E-02	4.17447222E-01	1.27050612E-02
8.89400000E-02	3.99069722E-01	1.27789301E-02
8.94400000E-02	4.01702222E-01	1.26582395E-02
8.99500000E-02	4.13810278E-01	1.28293296E-02
9.04600000E-02	3.89911389E-01	1.29883331E-02
9.09600000E-02	3.77991667E-01	1.29764733E-02
9.14700000E-02	3.69357500E-01	1.30125121E-02
9.19800000E-02	3.70361389E-01	1.29306797E-02
9.24800000E-02	3.65150833E-01	1.26981877E-02
9.29900000E-02	3.71334167E-01	1.27591257E-02
9.35000000E-02	3.65096944E-01	1.25052234E-02
9.40100000E-02	3.62828889E-01	1.25255137E-02
9.45100000E-02	3.55751111E-01	1.25028285E-02
9.50200000E-02	3.47483333E-01	1.24300924E-02
9.55300000E-02	3.58507778E-01	1.24351629E-02
9.60300000E-02	3.62540000E-01	1.23360391E-02
9.65400000E-02	3.50673056E-01	1.22200053E-02
9.70500000E-02	3.36311667E-01	1.21548890E-02
9.75500000E-02	3.34136944E-01	1.22249886E-02
9.80600000E-02	3.38355833E-01	1.22316187E-02
9.85700000E-02	3.29967500E-01	2.72530589E-01
9.90700000E-02	3.24747500E-01	1.20994658E-02
9.95800000E-02	3.27656389E-01	1.20715085E-02
1.00090000E-01	3.25503889E-01	1.20661861E-02
1.00590000E-01	3.16734722E-01	1.19671849E-02
1.01100000E-01	3.26243056E-01	1.19314825E-02
1.01610000E-01	3.28854444E-01	1.15650062E-02
1.02110000E-01	3.22645833E-01	1.14747694E-02
1.02620000E-01	3.26834722E-01	1.14582535E-02
1.03130000E-01	3.22488889E-01	1.14841901E-02
1.03630000E-01	3.03931944E-01	1.15978327E-02
1.04140000E-01	3.00590556E-01	1.15878234E-02
1.04650000E-01	3.06030556E-01	1.16370019E-02
1.05150000E-01	3.07097500E-01	1.17132276E-02
1.05660000E-01	2.91947778E-01	1.15304462E-02
1.06170000E-01	2.96184167E-01	1.13768350E-02
1.06670000E-01	2.78374722E-01	1.12514592E-02
1.07180000E-01	2.80884444E-01	1.11688569E-02
1.07690000E-01	2.77334722E-01	1.11167850E-02
1.08190000E-01	2.84067500E-01	1.09871471E-02
1.08700000E-01	2.81630556E-01	1.09461215E-02
1.09210000E-01	2.71959167E-01	1.08043322E-02
1.09710000E-01	2.74932222E-01	1.08983307E-02
1.10220000E-01	2.68651667E-01	1.07456696E-02
1.10730000E-01	2.76080833E-01	1.07296243E-02
1.11230000E-01	2.69910556E-01	1.06208894E-02
1.11740000E-01	2.47498333E-01	1.06165361E-02
1.12250000E-01	2.67036389E-01	1.05483628E-02
1.12750000E-01	2.54515000E-01	1.05655141E-02
1.13260000E-01	2.61095000E-01	1.04883925E-02
1.13770000E-01	2.66120833E-01	1.03234532E-02
1.14280000E-01	2.53531944E-01	1.04014253E-02
1.14780000E-01	2.57211389E-01	1.03058926E-02
1.15290000E-01	2.53700000E-01	1.02099943E-02
1.15800000E-01	2.56351667E-01	1.02089709E-02
1.16300000E-01	2.52411667E-01	1.00915011E-02
1.16810000E-01	2.52368333E-01	1.00822768E-02
1.17320000E-01	2.44970833E-01	1.00137707E-02
1.17820000E-01	2.37412778E-01	1.00329191E-02
1.18330000E-01	2.47527500E-01	9.91184768E-03
1.18840000E-01	2.46552778E-01	9.92319034E-03
1.19340000E-01	2.33387500E-01	9.90375547E-03
1.19850000E-01	2.20850833E-01	9.85806138E-03
1.20360000E-01	2.25925833E-01	9.81692125E-03
1.20860000E-01	2.23533333E-01	9.71387075E-03
1.21370000E-01	2.31620556E-01	9.72396457E-03
1.21880000E-01	2.32791111E-01	9.66397587E-03
1.22380000E-01	2.27956944E-01	9.59339842E-03
1.22890000E-01	2.39156389E-01	9.59735467E-03
1.23400000E-01	2.16263611E-01	9.53818838E-03
1.23900000E-01	2.11200000E-01	9.51006341E-03
1.24410000E-01	2.28881389E-01	9.49576934E-03
1.24920000E-01	2.12798889E-01	9.43339250E-03
1.25420000E-01	2.15970000E-01	9.39369830E-03
1.25930000E-01	2.09864444E-01	9.32956270E-03
1.26440000E-01	2.07905000E-01	9.33801839E-03
1.26940000E-01	2.12601667E-01	9.34375891E-03
1.27450000E-01	1.96503333E-01	9.22699679E-03
1.27960000E-01	2.20938611E-01	9.17103693E-03
1.28460000E-01	2.10496111E-01	9.11064927E-03
1.28970000E-01	2.15875833E-01	9.10682681E-03
1.29480000E-01	1.98633889E-01	9.13439566E-03
1.29980000E-01	2.16935833E-01	9.09076464E-03
1.30490000E-01	2.06497500E-01	8.98343992E-03
1.31000000E-01	1.99492778E-01	8.94536290E-03
1.31500000E-01	1.89352222E-01	8.91243444E-03
1.32010000E-01	1.97320833E-01	8.81018371E-03
1.32520000E-01	1.98004167E-01	8.88433223E-03
1.33020000E-01	1.89256667E-01	8.81496521E-03
1.33530000E-01	1.87939167E-01	8.79182091E-03
1.34040000E-01	1.98888056E-01	8.81010320E-03
1.34540000E-01	1.91083333E-01	8.75310630E-03
1.35050000E-01	1.81402778E-01	8.75260832E-03
1.35560000E-01	1.84575278E-01	8.68826491E-03
1.36060000E-01	1.87105833E-01	8.70516657E-03
1.36570000E-01	1.84503333E-01	8.68000274E-03
1.37080000E-01	1.83441667E-01	8.63854170E-03
1.37580000E-01	1.89804444E-01	8.59228551E-03
1.38090000E-01	1.83223056E-01	8.58376067E-03
1.38600000E-01	1.86732778E-01	8.56785760E-03
1.39110000E-01	1.79853333E-01	8.48248216E-03
1.39610000E-01	1.71246111E-01	8.45867861E-03
1.40120000E-01	1.72648889E-01	8.44169779E-03
1.40630000E-01	1.71683889E-01	8.41291432E-03
1.41130000E-01	1.73224444E-01	8.45032458E-03
1.41640000E-01	1.83795000E-01	8.44917405E-03
1.42150000E-01	1.68385556E-01	8.34878414E-03
1.42650000E-01	1.75012778E-01	8.33081869E-03
1.43160000E-01	1.69937500E-01	8.36398350E-03
1.43670000E-01	1.66861389E-01	8.33916195E-03
1.44170000E-01	1.75233333E-01	8.30791437E-03
1.44680000E-01	1.66473889E-01	8.25300614E-03
1.45190000E-01	1.61591667E-01	8.26863711E-03
1.45690000E-01	1.46045000E-01	8.20451553E-03
1.46200000E-01	1.58615556E-01	8.26221477E-03
1.46710000E-01	1.63051667E-01	8.27619324E-03
1.47210000E-01	1.67112500E-01	8.15710094E-03
1.47720000E-01	1.58639444E-01	8.13311157E-03
1.48230000E-01	1.67483889E-01	8.17835670E-03
1.48730000E-01	1.64766667E-01	8.10762797E-03
1.49240000E-01	1.65872778E-01	8.08199872E-03
1.49750000E-01	1.59247500E-01	8.11468865E-03
1.50250000E-01	1.56796944E-01	8.08183449E-03
1.50760000E-01	1.51435833E-01	8.06970067E-03
1.51270000E-01	1.45396389E-01	8.06201258E-03
1.51770000E-01	1.50081667E-01	7.95984768E-03
1.52280000E-01	1.49490833E-01	7.99151921E-03
1.52790000E-01	1.43412500E-01	7.96022558E-03
1.53290000E-01	1.42285833E-01	7.92535535E-03
1.53800000E-01	1.53038333E-01	8.00526811E-03
1.54310000E-01	1.46946389E-01	7.90067109E-03
1.54810000E-01	1.57255833E-01	7.88222739E-03
1.55320000E-01	1.49925000E-01	7.92564367E-03
1.55830000E-01	1.50954444E-01	7.80085172E-03
1.56330000E-01	1.46089444E-01	7.81117544E-03
1.56840000E-01	1.44610556E-01	7.78753107E-03
1.57350000E-01	1.42675556E-01	7.71712238E-03
1.57850000E-01	1.41923611E-01	7.73317747E-03
1.58360000E-01	1.49032500E-01	7.77638612E-03
1.58870000E-01	1.39912500E-01	7.72395646E-03
1.59370000E-01	1.34443611E-01	7.69629305E-03
1.59880000E-01	1.36480000E-01	7.65409628E-03
1.60390000E-01	1.40925278E-01	7.70532113E-03
1.60890000E-01	1.43482778E-01	7.69742878E-03
1.61400000E-01	1.37179722E-01	7.64846270E-03
1.61910000E-01	1.33228333E-01	7.62737143E-03
1.62410000E-01	1.40909722E-01	7.65308062E-03
1.62920000E-01	1.29920278E-01	7.57344716E-03
1.63430000E-01	1.33685556E-01	7.58977377E-03
1.63930000E-01	1.33689167E-01	7.60047737E-03
1.64440000E-01	1.40167778E-01	7.56742129E-03
1.64950000E-01	1.42246111E-01	7.55575657E-03
1.65450000E-01	1.35160833E-01	7.55720011E-03
1.65960000E-01	1.35001944E-01	7.52811899E-03
1.66470000E-01	1.37640556E-01	7.52766641E-03
1.66970000E-01	1.20525278E-01	7.43694558E-03
1.67480000E-01	1.32965833E-01	7.48182613E-03
1.67990000E-01	1.28910278E-01	7.48893265E-03
1.68490000E-01	1.28301389E-01	7.37393486E-03
1.69000000E-01	1.13481944E-01	7.47145692E-03
1.69510000E-01	1.27522222E-01	7.47426883E-03
1.70010000E-01	1.20343056E-01	7.51093879E-03
1.70520000E-01	1.21084444E-01	7.58494607E-03
1.71030000E-01	1.26854722E-01	7.63658769E-03
1.71530000E-01	1.16258056E-01	7.53474389E-03
1.72040000E-01	1.16230000E-01	7.59255152E-03
1.72550000E-01	1.29684167E-01	7.63893501E-03
1.73050000E-01	1.31115278E-01	7.62732420E-03
1.73560000E-01	1.27367500E-01	7.64356724E-03
1.74070000E-01	1.21095278E-01	7.60916147E-03
1.74570000E-01	1.17285000E-01	7.63464344E-03
1.75080000E-01	1.17357778E-01	7.63021682E-03
1.75590000E-01	1.24000833E-01	7.65220203E-03
1.76100000E-01	1.25920000E-01	7.66951045E-03
1.76600000E-01	1.19809444E-01	7.60083744E-03
1.77110000E-01	1.12308611E-01	7.62421567E-03
1.77620000E-01	1.16002778E-01	7.68577821E-03
1.78120000E-01	1.15720556E-01	7.68525767E-03
1.78630000E-01	1.19380833E-01	7.61536924E-03
1.79140000E-01	1.11079167E-01	7.57331153E-03
1.79640000E-01	1.11495556E-01	7.59274532E-03
1.80150000E-01	1.16473056E-01	7.69163166E-03
1.80660000E-01	1.07965278E-01	7.75850275E-03
1.81160000E-01	1.15725833E-01	7.77275595E-03
1.81670000E-01	1.19632778E-01	7.79543245E-03
1.82180000E-01	1.16338611E-01	7.76922397E-03
1.82680000E-01	1.03742500E-01	7.81012076E-03
1.83190000E-01	1.17112500E-01	7.84644783E-03
1.83700000E-01	1.01211111E-01	7.82548811E-03
1.84200000E-01	1.12074444E-01	7.89988633E-03
1.84710000E-01	1.01211389E-01	7.97797021E-03
1.85220000E-01	1.14755833E-01	7.93278571E-03
1.85720000E-01	1.02394444E-01	7.99567399E-03
1.86230000E-01	1.06729722E-01	7.92712394E-03
1.86740000E-01	1.11083333E-01	7.99186929E-03
1.87240000E-01	1.06128056E-01	8.04644851E-03
1.87750000E-01	1.12745556E-01	8.03833650E-03
1.88260000E-01	1.08502778E-01	8.08258863E-03
1.88760000E-01	9.94413889E-02	8.05940021E-03
1.89270000E-01	1.04099444E-01	8.07824265E-03
1.89780000E-01	9.58269444E-02	8.08416602E-03
1.90280000E-01	1.04636111E-01	8.16250992E-03
1.90790000E-01	1.10265000E-01	8.07762052E-03
1.91300000E-01	1.03448611E-01	8.11889482E-03
1.91800000E-01	1.05715833E-01	8.16452236E-03
1.92310000E-01	9.23405556E-02	8.12444721E-03
1.92820000E-01	9.60458333E-02	8.15882718E-03
1.93320000E-01	1.00184444E-01	8.16309334E-03
1.93830000E-01	1.03471389E-01	8.14916080E-03
1.94340000E-01	1.10072500E-01	8.18768814E-03
1.94840000E-01	9.70327778E-02	8.20506564E-03
1.95350000E-01	1.00826111E-01	8.21158504E-03
1.95860000E-01	8.90983333E-02	8.22145143E-03
1.96360000E-01	1.04016944E-01	8.18554078E-03
1.96870000E-01	9.67502778E-02	8.25622130E-03
1.97380000E-01	9.04863889E-02	8.27943836E-03
1.97880000E-01	1.05272778E-01	8.22427638E-03
1.98390000E-01	8.91658333E-02	8.25452098E-03
1.98900000E-01	8.77777778E-02	8.22411395E-03
1.99400000E-01	9.87691667E-02	8.27465648E-03
1.99910000E-01	9.29897222E-02	8.28965703E-03
2.00420000E-01	9.63147222E-02	8.25861723E-03
2.00920000E-01	8.30961111E-02	8.25935461E-03
2.01430000E-01	9.24947222E-02	8.30581125E-03
2.01940000E-01	9.98663889E-02	8.30454193E-03
2.02440000E-01	9.48138889E-02	8.30685744E-03
2.02950000E-01	9.36608333E-02	8.28971907E-03
2.03460000E-01	9.71341667E-02	8.30768876E-03
2.03960000E-01	9.31930556E-02	8.28477497E-03
2.04470000E-01	9.27936111E-02	8.34355771E-03
2.04980000E-01	8.73550000E-02	8.30674205E-03
2.05480000E-01	9.42638889E-02	8.33110490E-03
2.05990000E-01	8.42527778E-02	8.33703987E-03
2.06500000E-01	9.44305556E-02	8.34566507E-03
2.07000000E-01	8.08572222E-02	8.30148965E-03
2.07510000E-01	8.03141667E-02	8.24703368E-03
2.08020000E-01	8.34011111E-02	8.23601755E-03
2.08520000E-01	8.16927778E-02	8.15708694E-03
2.09030000E-01	8.74447222E-02	8.19932852E-03
2.09540000E-01	8.36152778E-02	8.25727415E-03
2.10040000E-01	8.43472222E-02	8.23290613E-03
2.10550000E-01	8.77366667E-02	8.23739315E-03
2.11060000E-01	8.50913889E-02	8.26318483E-03
2.11560000E-01	9.67958333E-02	8.30730786E-03
2.12070000E-01	8.57916667E-02	8.23405285E-03
2.12580000E-01	8.56172222E-02	8.22847878E-03
2.13080000E-01	7.64841667E-02	8.22445969E-03
2.13590000E-01	8.96972222E-02	8.26189794E-03
2.14100000E-01	7.73616667E-02	8.26859883E-03
2.14600000E-01	8.37566667E-02	8.22537615E-03
2.15110000E-01	8.59461111E-02	8.19198100E-03
2.15620000E-01	8.65422222E-02	8.19714743E-03
2.16120000E-01	8.12172222E-02	8.19903907E-03
2.16630000E-01	7.12127778E-02	8.22213075E-03
2.17140000E-01	8.87169444E-02	8.15729040E-03
2.17640000E-01	8.21650000E-02	8.13620139E-03
2.18150000E-01	7.86491667E-02	8.15523238E-03
2.18660000E-01	7.74222222E-02	8.14495196E-03
2.19160000E-01	7.58891667E-02	8.16317076E-03
2.19670000E-01	8.35027778E-02	8.15413148E-03
2.20180000E-01	7.54522222E-02	8.06401857E-03
2.20680000E-01	8.08252778E-02	8.12147453E-03
2.21190000E-01	7.78958333E-02	8.08460741E-03
2.21700000E-01	7.95086111E-02	8.05392826E-03
2.22200000E-01	7.97177778E-02	8.05332970E-03
2.22710000E-01	8.15419444E-02	8.01174711E-03
2.23220000E-01	7.95661111E-02	8.00805468E-03
2.23720000E-01	6.97866667E-02	8.04052931E-03
2.24230000E-01	7.05083333E-02	7.99274785E-03
2.24740000E-01	8.18091667E-02	7.93988297E-03
2.25240000E-01	7.06566667E-02	7.91921299E-03
2.25750000E-01	7.28897222E-02	7.94650613E-03
2.26260000E-01	8.14686111E-02	7.91559723E-03
2.26760000E-01	7.70155556E-02	7.89034527E-03
2.27270000E-01	8.26113889E-02	7.82129251E-03
2.27780000E-01	7.20869444E-02	7.82523555E-03
2.28280000E-01	7.21469444E-02	7.81183178E-03
2.28790000E-01	7.72461111E-02	7.80837071E-03
2.29300000E-01	8.37011111E-02	7.80642608E-03
2.29800000E-01	6.30608333E-02	7.75514189E-03
2.30310000E-01	7.76172222E-02	7.76366035E-03
2.30820000E-01	6.68633333E-02	7.75417790E-03
2.31320000E-01	6.65283333E-02	7.70329164E-03
2.31830000E-01	6.20091667E-02	7.66610985E-03
2.32340000E-01	6.44966667E-02	7.63530701E-03
2.32840000E-01	6.85822222E-02	7.58646174E-03
2.33350000E-01	7.58591667E-02	7.54223589E-03
2.33860000E-01	7.21047222E-02	7.52687451E-03
2.34360000E-01	8.12497222E-02	7.51073295E-03
2.34870000E-01	7.83094444E-02	7.54106115E-03
2.35380000E-01	7.56369444E-02	7.48896069E-03
2.35880000E-01	6.68211111E-02	7.48900872E-03
2.36390000E-01	6.86811111E-02	7.49294318E-03
2.36900000E-01	6.84558333E-02	7.44054273E-03
2.37400000E-01	6.88750000E-02	7.46285069E-03
2.37910000E-01	6.45155556E-02	7.44777219E-03
2.38420000E-01	6.76261111E-02	7.45392722E-03
2.38920000E-01	6.21766667E-02	7.38009268E-03
2.39430000E-01	7.37447222E-02	7.38022342E-03
2.39940000E-01	6.80891667E-02	7.41285003E-03
2.40440000E-01	6.64977778E-02	7.38153003E-03
2.40950000E-01	6.62672222E-02	7.33231998E-03
2.41450000E-01	6.33086111E-02	7.34290538E-03
2.41960000E-01	6.48947222E-02	7.27560019E-03
2.42470000E-01	6.14638889E-02	7.27679375E-03
2.42970000E-01	5.42719444E-02	7.30152118E-03
2.43480000E-01	5.60811111E-02	7.31069276E-03
2.43990000E-01	7.24913889E-02	7.23630108E-03
2.44490000E-01	7.32183333E-02	7.26803660E-03
2.45000000E-01	5.84758333E-02	7.22359873E-03
2.45510000E-01	7.21141667E-02	7.22911700E-03
2.46010000E-01	7.20047222E-02	7.17962819E-03
2.46520000E-01	6.49836111E-02	7.21204729E-03
2.47030000E-01	6.82713889E-02	7.21201914E-03
2.47530000E-01	5.89902778E-02	7.17818679E-03
2.48040000E-01	6.63030556E-02	7.19928864E-03
2.48550000E-01	7.02527778E-02	7.18234417E-03
2.49050000E-01	6.32908333E-02	7.12820449E-03
2.49560000E-01	6.77738889E-02	7.15125257E-03
2.50070000E-01	5.75341667E-02	7.11900989E-03
2.50570000E-01	5.65836111E-02	7.11355510E-03
2.51080000E-01	6.04672222E-02	7.04082282E-03
2.51590000E-01	6.73841667E-02	7.06114688E-03
2.52090000E-01	6.84052778E-02	7.05917705E-03
2.52600000E-01	6.40058333E-02	7.03690856E-03
2.53110000E-01	6.39725000E-02	7.00954412E-03
2.53610000E-01	6.38755556E-02	6.97953095E-03
2.54120000E-01	6.66169444E-02	7.00122700E-03
2.54630000E-01	5.49113889E-02	6.96893606E-03
2.55130000E-01	6.62225000E-02	6.98496743E-03
2.55640000E-01	7.08650000E-02	6.96990835E-03
2.56150000E-01	6.53922222E-02	6.90638941E-03
2.56650000E-01	6.09705556E-02	6.94432394E-03
2.57160000E-01	5.42413889E-02	6.92189761E-03
2.57670000E-01	6.20813889E-02	6.86961759E-03
2.58170000E-01	6.48050000E-02	6.80842944E-03
2.58680000E-01	5.19683333E-02	6.80419617E-03
2.59190000E-01	5.81622222E-02	6.78667403E-03
2.59690000E-01	5.71933333E-02	6.77881270E-03
2.60200000E-01	5.71280556E-02	6.76135348E-03
2.60710000E-01	5.28680556E-02	6.77109637E-03
2.61210000E-01	5.90955556E-02	6.77522638E-03
2.61720000E-01	5.85902778E-02	6.76572926E-03
2.62230000E-01	6.49269444E-02	6.77215015E-03
2.62730000E-01	5.74936111E-02	6.76210240E-03
2.63240000E-01	5.75302778E-02	6.75672504E-03
2.63750000E-01	5.28966667E-02	6.69571743E-03
2.64250000E-01	6.23419444E-02	6.72008091E-03
2.64760000E-01	6.01147222E-02	6.73032195E-03
2.65270000E-01	5.29375000E-02	6.68770736E-03
2.65770000E-01	5.31111111E-02	6.65386699E-03
2.66280000E-01	5.92230556E-02	6.69228088E-03
2.66790000E-01	6.22713889E-02	6.65972190E-03
2.67290000E-01	5.81600000E-02	6.64144696E-03
2.67800000E-01	6.04644444E-02	6.65482658E-03
2.68310000E-01	5.43427778E-02	6.61628893E-03
2.68810000E-01	6.18916667E-02	6.62833435E-03
2.69320000E-01	5.05416667E-02	6.61283954E-03
2.69830000E-01	5.15188889E-02	6.59905586E-03
2.70330000E-01	6.37619444E-02	6.57930711E-03
2.70840000E-01	5.08213889E-02	6.59852891E-03
2.71340000E-01	6.20763889E-02	6.60840932E-03
2.71850000E-01	5.79288889E-02	6.59315638E-03
2.72360000E-01	5.34922222E-02	6.54455684E-03
2.72860000E-01	5.11650000E-02	6.55610971E-03
2.73370000E-01	5.61480556E-02	6.57645922E-03
2.73880000E-01	5.00863889E-02	6.55048235E-03
2.74380000E-01	5.19100000E-02	6.52812016E-03
2.74890000E-01	6.37522222E-02	6.51961085E-03
2.75400000E-01	6.18961111E-02	6.50086486E-03
2.75900000E-01	5.44419444E-02	6.48683138E-03
2.76410000E-01	5.73997222E-02	6.49769930E-03
2.76920000E-01	4.98586111E-02	6.48922814E-03
2.77420000E-01	4.48813889E-02	6.47058451E-03
2.77930000E-01	5.12586111E-02	6.47783252E-03
2.78440000E-01	5.21647222E-02	6.49882251E-03
2.78940000E-01	3.99394444E-02	6.47200598E-03
2.79450000E-01	5.77866667E-02	6.43636147E-03
2.79960000E-01	5.15041667E-02	6.49126508E-03
2.80460000E-01	5.25952778E-02	6.46666161E-03
2.80970000E-01	5.79138889E-02	6.42622112E-03
2.81480000E-01	5.74583333E-02	6.43960295E-03
2.81980000E-01	5.32344444E-02	6.44396885E-03
2.82490000E-01	5.36958333E-02	6.45602627E-03
2.83000000E-01	4.79688889E-02	6.43302632E-03
2.83500000E-01	5.11502778E-02	6.42669733E-03
2.84010000E-01	4.75280556E-02	6.38011327E-03
2.84520000E-01	4.51572222E-02	6.30627273E-03
2.85020000E-01	4.87563889E-02	6.34165987E-03
2.85530000E-01	4.80319444E-02	6.36092481E-03
2.86040000E-01	5.48361111E-02	6.37688508E-03
2.86540000E-01	6.01336111E-02	6.36397083E-03
2.87050000E-01	4.90716667E-02	6.38127907E-03
2.87560000E-01	4.44941667E-02	6.36940383E-03
2.88060000E-01	4.73400000E-02	6.34727598E-03
2.88570000E-01	4.67213889E-02	6.37571442E-03
2.89080000E-01	4.77116667E-02	6.37627294E-03
2.89580000E-01	4.92216667E-02	6.39033036E-03
2.90090000E-01	4.77088889E-02	6.36375056E-03
2.90590000E-01	5.09366667E-02	6.42128170E-03
2.91100000E-01	4.99861111E-02	6.41789638E-03
2.91610000E-01	4.75647222E-02	6.36437698E-03
2.92110000E-01	5.45244444E-02	6.40304001E-03
2.92620000E-01	6.00411111E-02	6.40658830E-03
2.93130000E-01	4.55747222E-02	6.42688689E-03
2.93630000E-01	5.45208333E-02	6.40717541E-03
2.94140000E-01	4.75050000E-02	6.40861063E-03
2.94650000E-01	4.71833333E-02	6.41701563E-03
2.95150000E-01	5.18297222E-02	6.40819924E-03
2.95660000E-01	4.20525000E-02	6.39158053E-03
2.96170000E-01	4.53341667E-02	6.38623365E-03
2.96670000E-01	4.15455556E-02	6.37194110E-03
2.97180000E-01	4.24430556E-02	6.35931997E-03
2.97690000E-01	4.31188889E-02	6.38306404E-03
2.98190000E-01	3.95236111E-02	6.39937574E-03
2.98700000E-01	4.35805556E-02	6.33338864E-03
2.99210000E-01	5.49152778E-02	6.38017917E-03
2.99710000E-01	4.36447222E-02	6.37716174E-03
3.00220000E-01	4.19222222E-02	6.38322339E-03
3.00730000E-01	3.67827778E-02	6.33560039E-03
3.01230000E-01	4.53158333E-02	6.33275025E-03
3.01740000E-01	5.06688889E-02	6.38205610E-03
3.02250000E-01	4.11486111E-02	6.33591799E-03
3.02750000E-01	4.66022222E-02	6.35508183E-03
3.03260000E-01	4.44283333E-02	6.32584718E-03
3.03770000E-01	4.30419444E-02	6.29911953E-03
3.04270000E-01	3.60688889E-02	6.29663545E-03
3.04780000E-01	4.23175000E-02	6.30153591E-03
3.05290000E-01	4.19836111E-02	6.27243616E-03
3.05790000E-01	5.22780556E-02	6.25532695E-03
3.06300000E-01	4.46880556E-02	6.23296703E-03
3.06800000E-01	5.44008333E-02	6.23002737E-03
3.07310000E-01	4.07644444E-02	6.24386643E-03
3.07820000E-01	3.63783333E-02	6.18925898E-03
3.08320000E-01	4.76508333E-02	6.19980743E-03
3.08830000E-01	5.04877778E-02	6.20837196E-03
3.09340000E-01	3.90261111E-02	6.20860463E-03
3.09840000E-01	4.56763889E-02	6.28114578E-03
3.10350000E-01	4.15250000E-02	6.33225080E-03
3.10860000E-01	4.15580556E-02	6.43100340E-03
3.11360000E-01	4.23044444E-02	6.46194386E-03
3.11870000E-01	4.27561111E-02	6.47537458E-03
3.12380000E-01	4.39591667E-02	6.54343022E-03
3.12880000E-01	3.96588889E-02	6.55834681E-03
3.13390000E-01	3.53530556E-02	6.58434617E-03
3.13900000E-01	3.84241667E-02	6.61240995E-03
3.14400000E-01	4.03047222E-02	6.66638459E-03
3.14910000E-01	4.84983333E-02	6.65962639E-03
3.15420000E-01	3.13211111E-02	6.69474752E-03
3.15920000E-01	4.25983333E-02	6.68966683E-03
3.16430000E-01	3.20375000E-02	6.72282945E-03
3.16940000E-01	3.05500000E-02	6.75336942E-03
3.17440000E-01	3.54577778E-02	6.77507042E-03
3.17950000E-01	3.85661111E-02	6.80492115E-03
3.18450000E-01	3.37886111E-02	6.78298706E-03
3.18960000E-01	3.53175000E-02	6.79954783E-03
3.19470000E-01	4.25991667E-02	6.84739831E-03
3.19970000E-01	4.20194444E-02	6.80084710E-03
3.20480000E-01	4.64127778E-02	6.83140550E-03
3.20990000E-01	3.88172222E-02	6.81826673E-03
3.21490000E-01	4.07530556E-02	6.81918914E-03
3.22000000E-01	4.34325000E-02	6.77482468E-03
3.22510000E-01	3.62072222E-02	6.82552017E-03
3.23010000E-01	3.58852778E-02	6.80527473E-03
3.23520000E-01	4.22983333E-02	6.81109997E-03
3.24030000E-01	3.90152778E-02	6.83031426E-03
3.24530000E-01	4.48505556E-02	6.78295157E-03
3.25040000E-01	3.83033333E-02	6.83701729E-03
3.25550000E-01	4.00861111E-02	6.80442303E-03
3.26050000E-01	3.77952778E-02	6.82048742E-03
3.26560000E-01	3.97491667E-02	6.80850175E-03
3.27070000E-01	3.67983333E-02	6.80111398E-03
3.27570000E-01	4.01544444E-02	6.84167717E-03
3.28080000E-01	3.54111111E-02	6.81780940E-03
3.28590000E-01	3.37583333E-02	6.84449520E-03
3.29090000E-01	4.12430556E-02	6.86762353E-03
3.29600000E-01	3.18519444E-02	6.86015900E-03
3.30100000E-01	3.85486111E-02	6.88541263E-03
3.30610000E-01	3.99372222E-02	6.86695242E-03
3.31120000E-01	3.90041667E-02	6.89604931E-03
3.31620000E-01	3.54805556E-02	6.88694776E-03
3.32130000E-01	3.14452778E-02	6.89294761E-03
3.32640000E-01	2.86619444E-02	6.93802445E-03
3.33140000E-01	3.93119444E-02	6.94917941E-03
3.33650000E-01	3.35247222E-02	6.91271596E-03
3.34160000E-01	3.96011111E-02	6.94472789E-03
3.34660000E-01	3.16827778E-02	6.95107274E-03
3.35170000E-01	4.31788889E-02	6.92961008E-03
3.35680000E-01	4.10577778E-02	6.97834889E-03
3.36180000E-01	4.20972222E-02	6.97249825E-03
3.36690000E-01	3.44644444E-02	6.97739369E-03
3.37200000E-01	3.79300000E-02	6.97622586E-03
3.37700000E-01	3.73575000E-02	6.96162745E-03
3.38210000E-01	3.60252778E-02	6.99880279E-03
3.38720000E-01	3.74575000E-02	6.96107228E-03
3.39220000E-01	3.70247222E-02	7.01464493E-03
3.39730000E-01	4.34822222E-02	7.00024385E-03
3.40230000E-01	3.07252778E-02	7.00801511E-03
3.40740000E-01	3.50077778E-02	7.01427232E-03
3.41250000E-01	3.85166667E-02	7.04999893E-03
3.41750000E-01	4.11247222E-02	7.04869081E-03
3.42260000E-01	3.30600000E-02	7.04700877E-03
3.42770000E-01	3.30283333E-02	7.03825595E-03
3.43270000E-01	3.66711111E-02	7.01374687E-03
3.43780000E-01	3.85250000E-02	7.05364855E-03
3.44290000E-01	3.08938889E-02	7.02838986E-03
3.44790000E-01	3.93288889E-02	7.08469887E-03
3.45300000E-01	3.59680556E-02	7.04997118E-03
3.45810000E-01	2.97025000E-02	7.06988190E-03
3.46310000E-01	2.65663889E-02	7.07057011E-03
3.46820000E-01	3.84508333E-02	7.08208429E-03
3.47330000E-01	3.48133333E-02	7.08759262E-03
3.47830000E-01	3.71047222E-02	7.11477579E-03
3.48340000E-01	2.73805556E-02	7.10544297E-03
3.48840000E-01	3.82441667E-02	7.14816020E-03
3.49350000E-01	1.66163889E-02	7.13173535E-03
3.49860000E-01	3.56672222E-02	7.12936208E-03
3.50360000E-01	3.04655556E-02	7.11301175E-03
3.50870000E-01	3.86116667E-02	7.11827702E-03
3.51380000E-01	4.13180556E-02	7.12604442E-03
3.51880000E-01	4.22127778E-02	7.10597565E-03
3.52390000E-01	4.01947222E-02	7.11399340E-03
3.52900000E-01	4.08250000E-02	7.11387437E-03
3.53400000E-01	2.66905556E-02	7.08302119E-03
3.53910000E-01	3.22950000E-02	6.92996178E-03
3.54420000E-01	2.72836111E-02	6.92166530E-03
3.54920000E-01	3.21005556E-02	6.83292487E-03
3.55430000E-01	2.74677778E-02	6.84259737E-03
3.55940000E-01	3.43691667E-02	6.76506084E-03
3.56440000E-01	3.63700000E-02	6.70954393E-03
3.56950000E-01	2.30016667E-02	6.68967741E-03
3.57450000E-01	4.04819444E-02	6.74052691E-03
3.57960000E-01	2.34088889E-02	6.79532990E-03
3.58470000E-01	4.47252778E-02	6.83171126E-03
3.58970000E-01	2.46519444E-02	6.81476613E-03
3.59480000E-01	2.10522222E-02	6.83140662E-03
3.59990000E-01	4.37325000E-02	6.84533396E-03
3.60490000E-01	2.67991667E-02	6.82725784E-03
3.61000000E-01	3.06769444E-02	6.86068194E-03
3.61510000E-01	2.99527778E-02	6.85914695E-03
3.62010000E-01	2.92116667E-02	6.84714057E-03
3.62520000E-01	2.77136111E-02	6.91375866E-03
3.63030000E-01	3.54366667E-02	6.85286988E-03
3.63530000E-01	2.64644444E-02	6.91190205E-03
3.64040000E-01	3.08361111E-02	6.91154631E-03
3.64550000E-01	2.56402778E-02	6.94168405E-03
3.65050000E-01	3.30569444E-02	6.95595002E-03
3.65560000E-01	3.74641667E-02	6.96111913E-03
3.66060000E-01	2.59388889E-02	7.00640615E-03
3.66570000E-01	2.78116667E-02	6.98780895E-03
3.67080000E-01	3.48861111E-02	7.00710087E-03
3.67580000E-01	3.07561111E-02	7.03193729E-03
3.68090000E-01	2.78986111E-02	7.09559996E-03
3.68600000E-01	3.21394444E-02	7.18657369E-03
3.69100000E-01	3.01472222E-02	7.25865403E-03
3.69610000E-01	3.27986111E-02	7.25877943E-03
3.70120000E-01	3.03850000E-02	7.27668059E-03
3.70620000E-01	2.26783333E-02	7.33061184E-03
3.71130000E-01	3.20183333E-02	7.36039913E-03
3.71640000E-01	3.10886111E-02	7.33870136E-03
3.72140000E-01	3.29138889E-02	7.28703447E-03
3.72650000E-01	3.40102778E-02	7.32598130E-03
3.73150000E-01	2.52008333E-02	7.39446301E-03
3.73660000E-01	2.99258333E-02	7.36554674E-03
3.74170000E-01	2.74844444E-02	7.42403761E-03
3.74670000E-01	2.53411111E-02	7.40690407E-03
3.75180000E-01	2.60497222E-02	7.49277490E-03
3.75690000E-01	2.44991667E-02	7.50876931E-03
3.76190000E-01	2.01919444E-02	7.52573174E-03
3.76700000E-01	3.22688889E-02	7.57026841E-03
3.77210000E-01	2.57855556E-02	7.60678355E-03
3.77710000E-01	2.58780556E-02	7.64143874E-03
3.78220000E-01	3.37383333E-02	7.69751005E-03
3.78730000E-01	2.68322222E-02	7.71879437E-03
3.79230000E-01	4.04463889E-02	7.73162971E-03
3.79740000E-01	2.79727778E-02	7.75453536E-03
3.80240000E-01	2.78302778E-02	7.78811861E-03
3.80750000E-01	3.12050000E-02	7.82125366E-03
3.81260000E-01	2.93097222E-02	7.88809610E-03
3.81760000E-01	3.08394444E-02	7.88939551E-03
3.82270000E-01	2.71852778E-02	7.94692704E-03
3.82780000E-01	2.71036111E-02	7.96982979E-03
3.83280000E-01	3.23183333E-02	8.00030771E-03
3.83790000E-01	2.83683333E-02	7.97764716E-03
3.84300000E-01	3.29227778E-02	8.06325680E-03
3.84800000E-01	1.46316667E-02	8.11010040E-03
3.85310000E-01	2.63858333E-02	8.10206522E-03
3.85820000E-01	2.10300000E-02	8.17114685E-03
3.86320000E-01	2.40105556E-02	8.17408034E-03
3.86830000E-01	2.72855556E-02	8.16797980E-03
3.87330000E-01	2.51277778E-02	8.23176852E-03
3.87840000E-01	2.21077778E-02	8.28720131E-03
3.88350000E-01	2.57305556E-02	8.32885678E-03
3.88850000E-01	2.36508333E-02	8.33475004E-03
3.89360000E-01	1.47027778E-02	8.41055971E-03
3.89870000E-01	2.36102778E-02	8.40299168E-03
3.90370000E-01	2.03719444E-02	8.53453749E-03
3.90880000E-01	2.63619444E-02	8.45122270E-03
3.91390000E-01	3.22183333E-02	8.60932351E-03
3.91890000E-01	1.94680556E-02	8.60741590E-03
3.92400000E-01	2.61616667E-02	8.60451418E-03
3.92900000E-01	2.86108333E-02	8.66116252E-03
3.93410000E-01	2.81777778E-02	8.68959591E-03
3.93920000E-01	2.21094444E-02	8.76882321E-03
3.94420000E-01	1.48611111E-02	9.56347518E-03
3.94930000E-01	2.16525000E-02	8.83672139E-03
3.95440000E-01	1.36261111E-02	8.88597881E-03
3.95940000E-01	3.00961111E-02	8.86605841E-03
3.96450000E-01	2.81722222E-02	8.93153670E-03
3.96960000E-01	3.65688889E-02	9.00780515E-03
3.97460000E-01	2.97580556E-02	9.02724819E-03
3.97970000E-01	3.66808333E-02	9.02981832E-03
3.98470000E-01	2.07794444E-02	9.17381875E-03
3.98980000E-01	2.02225000E-02	9.13748436E-03
3.99490000E-01	1.84050000E-02	9.11692563E-03
3.99990000E-01	2.03591667E-02	9.12756713E-03
4.00500000E-01	4.83338889E-02	9.29590158E-03
4.01010000E-01	3.08061111E-02	9.25769663E-03
4.01510000E-01	1.30852778E-02	9.27052488E-03
4.02020000E-01	3.25063889E-02	9.42765781E-03
4.02530000E-01	2.83150000E-02	9.34073552E-03
4.03030000E-01	1.73238889E-02	9.37083245E-03
4.03540000E-01	1.59502778E-02	9.44676354E-03
4.04050000E-01	2.68516667E-02	9.43529173E-03
4.04550000E-01	2.87286111E-02	9.49026727E-03
4.05060000E-01	3.04055556E-02	9.49418926E-03
4.05560000E-01	2.40363889E-02	9.59084202E-03
4.06070000E-01	3.05863889E-02	9.57345783E-03
4.06580000E-01	2.64086111E-02	9.61860594E-03
4.07080000E-01	1.83625000E-02	9.71403949E-03
4.07590000E-01	3.68011111E-02	9.73429856E-03
4.08100000E-01	1.90038889E-02	9.63797384E-03
4.08600000E-01	3.65822222E-02	9.74370085E-03
4.09110000E-01	2.10377778E-02	9.74066126E-03
4.09620000E-01	2.78255556E-02	9.84274657E-03
4.10120000E-01	2.10127778E-02	9.72794906E-03
4.10630000E-01	3.53597222E-02	9.78542080E-03
4.11130000E-01	3.26030556E-02	9.85662111E-03
4.11640000E-01	2.68597222E-02	9.73975272E-03
4.12150000E-01	2.29027778E-02	9.75148379E-03
4.12650000E-01	1.64008333E-02	9.86629706E-03
4.13160000E-01	1.23519444E-02	9.85993305E-03
4.13670000E-01	3.04605556E-02	9.90555936E-03
4.14170000E-01	-1.95222222E-03	9.87180807E-03
4.14680000E-01	2.15488889E-02	9.98014507E-03
4.15180000E-01	2.79975000E-02	9.92107988E-03
4.15690000E-01	2.29438889E-02	9.95393571E-03
4.16200000E-01	2.61216667E-02	9.96221778E-03
4.16700000E-01	2.61313889E-02	1.01402870E-02
4.17210000E-01	2.09827778E-02	1.00564243E-02
4.17720000E-01	2.09847222E-02	1.01427796E-02
4.18220000E-01	2.97133333E-02	1.01423112E-02
4.18730000E-01	2.41233333E-02	1.01598109E-02
4.19240000E-01	3.09719444E-02	1.02104059E-02
4.19740000E-01	1.07513889E-02	1.03203493E-02
4.20250000E-01	2.07536111E-02	1.04023420E-02
4.20750000E-01	8.44583333E-03	1.03072098E-02
4.21260000E-01	2.03130556E-02	1.03728865E-02
4.21770000E-01	1.95666667E-02	1.05514122E-02
4.22270000E-01	7.51111111E-03	1.06199471E-02
4.22780000E-01	1.99088889E-02	1.05941988E-02
4.23290000E-01	2.22394444E-02	1.06554107E-02
4.23790000E-01	1.52297222E-02	1.08689038E-02
4.24300000E-01	2.80658333E-02	1.07931320E-02
4.24810000E-01	1.57741667E-02	1.08840009E-02
4.25310000E-01	2.04238889E-02	1.09835986E-02
4.25820000E-01	1.40436111E-02	1.11035869E-02
4.26320000E-01	2.16144444E-02	1.11062755E-02
4.26830000E-01	6.63000000E-03	1.11855070E-02
4.27340000E-01	2.15572222E-02	1.12854324E-02
4.27840000E-01	1.95497222E-02	1.12679052E-02
4.28350000E-01	2.31961111E-02	1.13852441E-02
4.28860000E-01	1.50225000E-02	1.15797150E-02
4.29360000E-01	1.56633333E-02	1.16890170E-02
4.29870000E-01	2.78063889E-02	1.16156698E-02
4.30370000E-01	2.36744444E-02	1.18018441E-02
4.30880000E-01	2.77377778E-02	1.18128081E-02
4.31390000E-01	1.69838889E-02	1.19310951E-02
4.31890000E-01	1.27869444E-02	1.19379739E-02
4.32400000E-01	2.76091667E-02	1.21493295E-02
4.32910000E-01	8.15305556E-03	1.23167992E-02
4.33410000E-01	2.84463889E-02	1.21843660E-02
4.33920000E-01	1.28961111E-02	1.23756575E-02
4.34430000E-01	1.55841667E-02	1.25813244E-02
4.34930000E-01	1.56958333E-02	1.27357479E-02
4.35440000E-01	1.61800000E-02	1.26545361E-02
4.35940000E-01	2.84894444E-02	1.28408819E-02
4.36450000E-01	2.41886111E-02	1.28490124E-02
4.36960000E-01	2.90286111E-02	1.29379500E-02
4.37460000E-01	2.27697222E-02	1.29850125E-02
4.37970000E-01	3.15633333E-02	1.32559980E-02
4.38480000E-01	1.92211111E-02	1.33310993E-02
4.38980000E-01	2.42180556E-02	1.33903734E-02
4.39490000E-01	2.92308333E-02	1.36326954E-02
4.39990000E-01	1.65183333E-02	1.38054555E-02
