## Supplementary material for "Disordered proteins interact with the chemical environment to tune their protective function during drying": File S1: Tris - 8.csv

Q	I(Q)	Error
1.14000000E-02	9.03385593E+00	7.75895002E+00
1.19100000E-02	8.64486222E+00	6.97948379E+00
1.24200000E-02	8.06154148E+00	5.48227649E+00
1.29200000E-02	7.46371963E+00	3.00219892E+00
1.34300000E-02	7.32948852E+00	2.50070583E+00
1.39400000E-02	7.15259815E+00	1.90431689E+00
1.44400000E-02	6.93528407E+00	1.30848370E+00
1.49500000E-02	6.75637222E+00	1.17871704E+00
1.54600000E-02	6.81216074E+00	9.45799757E-01
1.59600000E-02	6.64626889E+00	7.03527397E-01
1.64700000E-02	6.45188000E+00	5.43899451E-01
1.69800000E-02	6.39568630E+00	4.77972723E-01
1.74800000E-02	6.41684926E+00	3.96312604E-01
1.79900000E-02	6.28479444E+00	3.10632232E-01
1.85000000E-02	6.27060926E+00	2.57030164E-01
1.90000000E-02	6.21378889E+00	2.25112324E-01
1.95100000E-02	6.05210222E+00	1.93080851E-01
2.00200000E-02	5.97614778E+00	1.66582981E-01
2.05200000E-02	5.92200852E+00	1.39020324E-01
2.10300000E-02	5.76746222E+00	1.25654765E-01
2.15400000E-02	5.69582259E+00	1.00806618E-01
2.20400000E-02	5.62302185E+00	9.00633826E-02
2.25500000E-02	5.62733667E+00	8.33014872E-02
2.30600000E-02	5.48543889E+00	7.27975543E-02
2.35600000E-02	5.36320222E+00	6.59166266E-02
2.40700000E-02	5.28735259E+00	6.11761496E-02
2.45800000E-02	5.21185407E+00	5.79006303E-02
2.50900000E-02	5.15450259E+00	5.33463808E-02
2.55900000E-02	5.16768741E+00	4.92300725E-02
2.61000000E-02	5.00379963E+00	4.67741506E-02
2.66100000E-02	4.96788963E+00	4.48829646E-02
2.71100000E-02	4.88746296E+00	4.16071256E-02
2.76200000E-02	4.79420000E+00	4.04104154E-02
2.81300000E-02	4.68014778E+00	3.93774147E-02
2.86300000E-02	4.65158333E+00	3.76627471E-02
2.91400000E-02	4.60635259E+00	3.78120369E-02
2.96500000E-02	4.51794963E+00	3.74005394E-02
3.01500000E-02	4.44963741E+00	3.60734355E-02
3.06600000E-02	4.36068630E+00	3.61798206E-02
3.11700000E-02	4.30092074E+00	3.48173147E-02
3.16700000E-02	4.25839222E+00	3.44729795E-02
3.21800000E-02	4.13332630E+00	3.46681186E-02
3.26900000E-02	4.12485296E+00	3.37391683E-02
3.31900000E-02	4.05168481E+00	3.32877919E-02
3.37000000E-02	4.00492963E+00	3.22580541E-02
3.42100000E-02	3.91752815E+00	3.23493771E-02
3.47100000E-02	3.86313148E+00	3.18579777E-02
3.52200000E-02	3.80250148E+00	3.14145337E-02
3.57300000E-02	3.74028815E+00	3.09307621E-02
3.62300000E-02	3.64138889E+00	3.05148847E-02
3.67400000E-02	3.61243407E+00	3.04929463E-02
3.72500000E-02	3.55381556E+00	2.98863103E-02
3.77500000E-02	3.51618370E+00	2.96351383E-02
3.82600000E-02	3.42176444E+00	2.89996247E-02
3.87700000E-02	3.38858222E+00	2.84115448E-02
3.92700000E-02	3.32886741E+00	2.84276804E-02
3.97800000E-02	3.26735370E+00	2.76454762E-02
4.02900000E-02	3.22259185E+00	2.75119036E-02
4.08000000E-02	3.15961444E+00	2.70255680E-02
4.13000000E-02	3.07646704E+00	2.66679465E-02
4.18100000E-02	3.08105481E+00	2.67630423E-02
4.23200000E-02	3.01653815E+00	2.62646850E-02
4.28200000E-02	3.00513407E+00	2.61021367E-02
4.33300000E-02	2.92530407E+00	2.55213752E-02
4.38400000E-02	2.88273704E+00	2.57628264E-02
4.43400000E-02	2.86026889E+00	2.54401382E-02
4.48500000E-02	2.76149667E+00	2.49521460E-02
4.53600000E-02	2.74268815E+00	2.48623987E-02
4.58600000E-02	2.70364704E+00	2.43037858E-02
4.63700000E-02	2.67481889E+00	2.47053655E-02
4.68800000E-02	2.60028074E+00	2.43207591E-02
4.73800000E-02	2.55228926E+00	2.39650049E-02
4.78900000E-02	2.53173778E+00	2.37846908E-02
4.84000000E-02	2.48867296E+00	2.31851865E-02
4.89000000E-02	2.45311741E+00	2.33878710E-02
4.94100000E-02	2.41043296E+00	2.32259093E-02
4.99200000E-02	2.36863407E+00	2.26819929E-02
5.04200000E-02	2.36649778E+00	2.23201706E-02
5.09300000E-02	2.29670667E+00	2.21516156E-02
5.14400000E-02	2.27278889E+00	2.18850063E-02
5.19400000E-02	2.22673111E+00	2.15433676E-02
5.24500000E-02	2.21296481E+00	2.14976159E-02
5.29600000E-02	2.17856852E+00	2.11131256E-02
5.34600000E-02	2.11456111E+00	2.10820904E-02
5.39700000E-02	2.07752222E+00	2.11055306E-02
5.44800000E-02	2.07963741E+00	2.08662443E-02
5.49800000E-02	2.02591222E+00	2.09029419E-02
5.54900000E-02	2.01250407E+00	2.03174591E-02
5.60000000E-02	1.98706370E+00	2.05580843E-02
5.65000000E-02	1.95775704E+00	2.05502570E-02
5.70100000E-02	1.90531630E+00	2.01778822E-02
5.75200000E-02	1.85887593E+00	2.01981744E-02
5.80300000E-02	1.85034704E+00	1.97339801E-02
5.85300000E-02	1.84864704E+00	1.95723013E-02
5.90400000E-02	1.81127593E+00	1.96629639E-02
5.95500000E-02	1.78774704E+00	1.95286282E-02
6.00500000E-02	1.73454704E+00	1.90450247E-02
6.05600000E-02	1.74181074E+00	1.92101112E-02
6.10700000E-02	1.68031519E+00	1.90341188E-02
6.15700000E-02	1.66518963E+00	1.90069662E-02
6.20800000E-02	1.66499593E+00	1.87405158E-02
6.25900000E-02	1.62931741E+00	1.85508858E-02
6.30900000E-02	1.60821037E+00	1.85546466E-02
6.36000000E-02	1.58970556E+00	1.85084637E-02
6.41100000E-02	1.59294889E+00	1.81855551E-02
6.46100000E-02	1.50925963E+00	1.82893010E-02
6.51200000E-02	1.50732222E+00	1.78628602E-02
6.56300000E-02	1.52811741E+00	1.78619024E-02
6.61300000E-02	1.48304852E+00	1.77808114E-02
6.66400000E-02	1.45487037E+00	1.76359815E-02
6.71500000E-02	1.44755556E+00	1.76221761E-02
6.76500000E-02	1.41766111E+00	1.74297739E-02
6.81600000E-02	1.42090667E+00	1.75005637E-02
6.86700000E-02	1.41043741E+00	1.71788614E-02
6.91700000E-02	1.36212741E+00	1.71543752E-02
6.96800000E-02	1.33547000E+00	1.71173693E-02
7.01900000E-02	1.31717222E+00	1.67011139E-02
7.06900000E-02	1.31343333E+00	1.68191438E-02
7.12000000E-02	1.29070852E+00	1.67790267E-02
7.17100000E-02	1.29368667E+00	1.66797966E-02
7.22100000E-02	1.27755926E+00	1.65542501E-02
7.27200000E-02	1.25349593E+00	1.64174387E-02
7.32300000E-02	1.25685704E+00	1.65444504E-02
7.37300000E-02	1.22869148E+00	1.61082954E-02
7.42400000E-02	1.19574037E+00	1.61614269E-02
7.47500000E-02	1.18903074E+00	1.60256714E-02
7.52600000E-02	1.18638556E+00	1.60338498E-02
7.57600000E-02	1.17161074E+00	1.59481129E-02
7.62700000E-02	1.15042370E+00	1.58429206E-02
7.67800000E-02	1.18232000E+00	1.57644450E-02
7.72800000E-02	1.14685741E+00	1.53293138E-02
7.77900000E-02	1.09733296E+00	1.53771848E-02
7.83000000E-02	1.09762111E+00	1.52846126E-02
7.88000000E-02	1.09171741E+00	1.52415169E-02
7.93100000E-02	1.09056296E+00	1.51196495E-02
7.98200000E-02	1.07980778E+00	1.49826844E-02
8.03200000E-02	1.05236074E+00	1.53737003E-02
8.08300000E-02	1.04268000E+00	1.53350166E-02
8.13400000E-02	1.03703593E+00	1.53394505E-02
8.18400000E-02	1.01297481E+00	1.54586169E-02
8.23500000E-02	1.00922889E+00	1.53318104E-02
8.28600000E-02	9.82910370E-01	1.53314825E-02
8.33600000E-02	9.97512593E-01	1.54665490E-02
8.38700000E-02	9.72645926E-01	1.54279329E-02
8.43800000E-02	9.58766296E-01	1.52906350E-02
8.48800000E-02	9.54198148E-01	1.52752528E-02
8.53900000E-02	9.61840000E-01	1.54238894E-02
8.59000000E-02	9.42650370E-01	1.52937156E-02
8.64000000E-02	9.12980370E-01	1.53036792E-02
8.69100000E-02	9.26335556E-01	1.52209247E-02
8.74200000E-02	9.17431481E-01	1.51801483E-02
8.79200000E-02	9.05130741E-01	1.51115997E-02
8.84300000E-02	8.71700370E-01	1.50789412E-02
8.89400000E-02	8.77690370E-01	1.52570783E-02
8.94400000E-02	8.76427778E-01	1.50712436E-02
8.99500000E-02	8.78989630E-01	1.52018174E-02
9.04600000E-02	8.66121852E-01	1.55360005E-02
9.09600000E-02	8.25302222E-01	1.54302223E-02
9.14700000E-02	8.21623333E-01	1.54297607E-02
9.19800000E-02	8.27039259E-01	1.53768876E-02
9.24800000E-02	8.12781481E-01	1.51593608E-02
9.29900000E-02	8.06624815E-01	1.51959706E-02
9.35000000E-02	8.09365926E-01	1.48141099E-02
9.40100000E-02	7.84215926E-01	1.48213489E-02
9.45100000E-02	8.10950370E-01	1.48897984E-02
9.50200000E-02	7.58162222E-01	1.47884280E-02
9.55300000E-02	7.78751481E-01	1.47708587E-02
9.60300000E-02	7.77198148E-01	1.47072826E-02
9.65400000E-02	7.61089630E-01	1.44846000E-02
9.70500000E-02	7.52022222E-01	1.45131978E-02
9.75500000E-02	7.30185926E-01	1.45590232E-02
9.80600000E-02	7.47731481E-01	1.44873399E-02
9.85700000E-02	7.29310741E-01	3.03913382E-01
9.90700000E-02	7.28101111E-01	1.43001265E-02
9.95800000E-02	7.15899630E-01	1.42757235E-02
1.00090000E-01	7.26318148E-01	1.42927311E-02
1.00590000E-01	7.07341111E-01	1.42740249E-02
1.01100000E-01	7.02436296E-01	1.40552986E-02
1.01610000E-01	6.92780000E-01	1.37319844E-02
1.02110000E-01	6.84803333E-01	1.36308198E-02
1.02620000E-01	6.96352222E-01	1.35796121E-02
1.03130000E-01	6.87880741E-01	1.36607196E-02
1.03630000E-01	6.55788889E-01	1.37832352E-02
1.04140000E-01	6.61258519E-01	1.37595316E-02
1.04650000E-01	6.60634074E-01	1.38819946E-02
1.05150000E-01	6.56944815E-01	1.38699057E-02
1.05660000E-01	6.54515926E-01	1.37315250E-02
1.06170000E-01	6.31832222E-01	1.34626397E-02
1.06670000E-01	6.21790370E-01	1.33161084E-02
1.07180000E-01	6.43980370E-01	1.32559503E-02
1.07690000E-01	6.20976667E-01	1.32231255E-02
1.08190000E-01	6.25264074E-01	1.29589538E-02
1.08700000E-01	6.04291852E-01	1.29096534E-02
1.09210000E-01	6.02533704E-01	1.27378001E-02
1.09710000E-01	5.85845926E-01	1.28560205E-02
1.10220000E-01	6.02012963E-01	1.27244399E-02
1.10730000E-01	5.81119630E-01	1.26916659E-02
1.11230000E-01	6.15687037E-01	1.26087386E-02
1.11740000E-01	5.60630000E-01	1.25920538E-02
1.12250000E-01	5.87679259E-01	1.25246277E-02
1.12750000E-01	5.68104815E-01	1.24936333E-02
1.13260000E-01	5.64409259E-01	1.23693510E-02
1.13770000E-01	5.77458889E-01	1.22085224E-02
1.14280000E-01	5.55831481E-01	1.23483352E-02
1.14780000E-01	5.62689259E-01	1.21889017E-02
1.15290000E-01	5.47116667E-01	1.20643720E-02
1.15800000E-01	5.54857778E-01	1.20424912E-02
1.16300000E-01	5.53415185E-01	1.19031678E-02
1.16810000E-01	5.54081481E-01	1.19488159E-02
1.17320000E-01	5.45075185E-01	1.18352156E-02
1.17820000E-01	5.30808148E-01	1.18618112E-02
1.18330000E-01	5.26738519E-01	1.16432618E-02
1.18840000E-01	5.25531852E-01	1.17157897E-02
1.19340000E-01	5.28334444E-01	1.16601926E-02
1.19850000E-01	5.10721111E-01	1.16610554E-02
1.20360000E-01	5.05661481E-01	1.16110273E-02
1.20860000E-01	5.00568148E-01	1.14920707E-02
1.21370000E-01	4.96357778E-01	1.15192113E-02
1.21880000E-01	4.99064444E-01	1.14162085E-02
1.22380000E-01	4.91682963E-01	1.13346404E-02
1.22890000E-01	4.91053704E-01	1.12795682E-02
1.23400000E-01	4.89992963E-01	1.12292931E-02
1.23900000E-01	4.78796296E-01	1.12243560E-02
1.24410000E-01	4.86591852E-01	1.11891478E-02
1.24920000E-01	4.80472593E-01	1.10925277E-02
1.25420000E-01	4.82998889E-01	1.11023137E-02
1.25930000E-01	4.75323704E-01	1.10247551E-02
1.26440000E-01	4.69355185E-01	1.09979815E-02
1.26940000E-01	4.55435926E-01	1.10344570E-02
1.27450000E-01	4.54604074E-01	1.09094273E-02
1.27960000E-01	4.65618519E-01	1.08091428E-02
1.28460000E-01	4.64458148E-01	1.07584319E-02
1.28970000E-01	4.65151111E-01	1.07177328E-02
1.29480000E-01	4.48636296E-01	1.08096414E-02
1.29980000E-01	4.57698519E-01	1.07344686E-02
1.30490000E-01	4.54396296E-01	1.06432212E-02
1.31000000E-01	4.46385185E-01	1.05318056E-02
1.31500000E-01	4.25247037E-01	1.05084991E-02
1.32010000E-01	4.35588148E-01	1.03493478E-02
1.32520000E-01	4.28887778E-01	1.04396336E-02
1.33020000E-01	4.13830000E-01	1.03419429E-02
1.33530000E-01	4.31037778E-01	1.03395507E-02
1.34040000E-01	4.24108519E-01	1.03617164E-02
1.34540000E-01	4.19054074E-01	1.03075789E-02
1.35050000E-01	4.07212963E-01	1.02952236E-02
1.35560000E-01	4.07490000E-01	1.02034552E-02
1.36060000E-01	4.15474815E-01	1.02362035E-02
1.36570000E-01	4.20335556E-01	1.02225640E-02
1.37080000E-01	4.18422222E-01	1.01628330E-02
1.37580000E-01	4.05101481E-01	1.00498627E-02
1.38090000E-01	4.12802593E-01	1.01184937E-02
1.38600000E-01	3.90797037E-01	1.00826285E-02
1.39110000E-01	3.92510000E-01	9.97125264E-03
1.39610000E-01	3.90030741E-01	9.93984569E-03
1.40120000E-01	3.99770000E-01	9.95505561E-03
1.40630000E-01	3.84276296E-01	9.88888784E-03
1.41130000E-01	3.94508148E-01	9.92909228E-03
1.41640000E-01	3.89422593E-01	9.91505324E-03
1.42150000E-01	3.83799259E-01	9.86284732E-03
1.42650000E-01	3.77122222E-01	9.79430598E-03
1.43160000E-01	3.79775556E-01	9.87881316E-03
1.43670000E-01	3.74456296E-01	9.82348049E-03
1.44170000E-01	3.79160370E-01	9.77984685E-03
1.44680000E-01	3.66317407E-01	9.70089559E-03
1.45190000E-01	3.69357407E-01	9.72441811E-03
1.45690000E-01	3.52511481E-01	9.66693935E-03
1.46200000E-01	3.58379630E-01	9.71459029E-03
1.46710000E-01	3.56650000E-01	9.73454505E-03
1.47210000E-01	3.59147407E-01	9.58935361E-03
1.47720000E-01	3.55671111E-01	9.55547603E-03
1.48230000E-01	3.44723333E-01	9.59025441E-03
1.48730000E-01	3.45051481E-01	9.53051722E-03
1.49240000E-01	3.51227407E-01	9.51262241E-03
1.49750000E-01	3.46701111E-01	9.51144334E-03
1.50250000E-01	3.49193704E-01	9.50364832E-03
1.50760000E-01	3.42874074E-01	9.48282958E-03
1.51270000E-01	3.30816296E-01	9.45154474E-03
1.51770000E-01	3.43976296E-01	9.35687708E-03
1.52280000E-01	3.35268148E-01	9.37326504E-03
1.52790000E-01	3.32197407E-01	9.36132540E-03
1.53290000E-01	3.35633704E-01	9.34367533E-03
1.53800000E-01	3.37377407E-01	9.38248633E-03
1.54310000E-01	3.29594815E-01	9.28801527E-03
1.54810000E-01	3.19648148E-01	9.24470548E-03
1.55320000E-01	3.35325185E-01	9.33627136E-03
1.55830000E-01	3.16450741E-01	9.14962221E-03
1.56330000E-01	3.16084815E-01	9.16534205E-03
1.56840000E-01	3.23600741E-01	9.09865952E-03
1.57350000E-01	3.14520741E-01	9.04656370E-03
1.57850000E-01	3.21154074E-01	9.06346779E-03
1.58360000E-01	3.14638148E-01	9.11492717E-03
1.58870000E-01	3.06078889E-01	9.07398052E-03
1.59370000E-01	3.10480370E-01	9.00992203E-03
1.59880000E-01	3.10730000E-01	8.98378541E-03
1.60390000E-01	3.13886667E-01	9.00214596E-03
1.60890000E-01	2.92497037E-01	9.02679693E-03
1.61400000E-01	3.13812963E-01	8.96946552E-03
1.61910000E-01	3.01672222E-01	8.94960774E-03
1.62410000E-01	3.05370000E-01	8.96484294E-03
1.62920000E-01	3.04156667E-01	8.90349149E-03
1.63430000E-01	2.95161481E-01	8.88699767E-03
1.63930000E-01	2.94820370E-01	8.89633356E-03
1.64440000E-01	3.01636296E-01	8.86833932E-03
1.64950000E-01	2.88165185E-01	8.82649868E-03
1.65450000E-01	2.86561481E-01	8.85445567E-03
1.65960000E-01	2.89587037E-01	8.81913932E-03
1.66470000E-01	2.89647037E-01	8.79399529E-03
1.66970000E-01	2.86553704E-01	8.74678528E-03
1.67480000E-01	2.83592593E-01	8.75800718E-03
1.67990000E-01	2.90004444E-01	8.79504584E-03
1.68490000E-01	2.78767407E-01	8.63653141E-03
1.69000000E-01	2.75565926E-01	8.74304059E-03
1.69510000E-01	2.84119630E-01	8.72804420E-03
1.70010000E-01	2.80799630E-01	8.80315434E-03
1.70520000E-01	2.74601481E-01	8.88695513E-03
1.71030000E-01	2.73744074E-01	8.96300644E-03
1.71530000E-01	2.75777037E-01	8.82765392E-03
1.72040000E-01	2.60911852E-01	8.89203159E-03
1.72550000E-01	2.81586296E-01	8.96222345E-03
1.73050000E-01	2.71100000E-01	8.89608457E-03
1.73560000E-01	2.62192593E-01	8.95148924E-03
1.74070000E-01	2.64916296E-01	8.91127660E-03
1.74570000E-01	2.59897778E-01	8.94413848E-03
1.75080000E-01	2.54171481E-01	8.92670259E-03
1.75590000E-01	2.61457037E-01	8.95744960E-03
1.76100000E-01	2.82640370E-01	8.96652650E-03
1.76600000E-01	2.55778519E-01	8.87913162E-03
1.77110000E-01	2.41510741E-01	8.93177573E-03
1.77620000E-01	2.48341111E-01	8.96194658E-03
1.78120000E-01	2.59440741E-01	8.96560563E-03
1.78630000E-01	2.63502593E-01	8.95223271E-03
1.79140000E-01	2.56799630E-01	8.86171577E-03
1.79640000E-01	2.51982963E-01	8.87963321E-03
1.80150000E-01	2.55952222E-01	8.99624182E-03
1.80660000E-01	2.50455556E-01	9.06933667E-03
1.81160000E-01	2.60795926E-01	9.11275376E-03
1.81670000E-01	2.52292593E-01	9.14569241E-03
1.82180000E-01	2.42276296E-01	9.07068578E-03
1.82680000E-01	2.39148519E-01	9.12019710E-03
1.83190000E-01	2.47853704E-01	9.18269526E-03
1.83700000E-01	2.46648519E-01	9.17630805E-03
1.84200000E-01	2.36356296E-01	9.25657912E-03
1.84710000E-01	2.35608148E-01	9.31555963E-03
1.85220000E-01	2.44022963E-01	9.29988238E-03
1.85720000E-01	2.39737037E-01	9.35489296E-03
1.86230000E-01	2.43872593E-01	9.25865393E-03
1.86740000E-01	2.28006296E-01	9.35966949E-03
1.87240000E-01	2.18330370E-01	9.36603879E-03
1.87750000E-01	2.33156667E-01	9.41050497E-03
1.88260000E-01	2.43973704E-01	9.43704667E-03
1.88760000E-01	2.31838148E-01	9.41517961E-03
1.89270000E-01	2.29071481E-01	9.42073364E-03
1.89780000E-01	2.24951852E-01	9.46006051E-03
1.90280000E-01	2.18930370E-01	9.49700999E-03
1.90790000E-01	2.28327407E-01	9.43886277E-03
1.91300000E-01	2.24830000E-01	9.49896392E-03
1.91800000E-01	2.26536296E-01	9.54770884E-03
1.92310000E-01	2.22578148E-01	9.56078336E-03
1.92820000E-01	2.11185556E-01	9.50824824E-03
1.93320000E-01	2.18234444E-01	9.54162843E-03
1.93830000E-01	2.24981481E-01	9.52661499E-03
1.94340000E-01	2.28981852E-01	9.55108805E-03
1.94840000E-01	2.18210370E-01	9.59386496E-03
1.95350000E-01	2.21854444E-01	9.56200050E-03
1.95860000E-01	2.13491111E-01	9.59476093E-03
1.96360000E-01	2.13975185E-01	9.54676923E-03
1.96870000E-01	2.14282222E-01	9.66242613E-03
1.97380000E-01	2.10977778E-01	9.66363752E-03
1.97880000E-01	2.04824444E-01	9.59765165E-03
1.98390000E-01	2.05181852E-01	9.65553712E-03
1.98900000E-01	2.11273333E-01	9.61787374E-03
1.99400000E-01	2.10804074E-01	9.62784690E-03
1.99910000E-01	2.15517778E-01	9.66871936E-03
2.00420000E-01	2.08741481E-01	9.63344023E-03
2.00920000E-01	2.01295556E-01	9.65444535E-03
2.01430000E-01	2.04100370E-01	9.69922030E-03
2.01940000E-01	2.08903333E-01	9.68965211E-03
2.02440000E-01	2.21460370E-01	9.68351113E-03
2.02950000E-01	2.07259630E-01	9.65553946E-03
2.03460000E-01	2.06012222E-01	9.69332505E-03
2.03960000E-01	1.89273333E-01	9.67622291E-03
2.04470000E-01	2.05632222E-01	9.72496907E-03
2.04980000E-01	1.98871111E-01	9.72106962E-03
2.05480000E-01	1.95902963E-01	9.69573637E-03
2.05990000E-01	2.01018889E-01	9.72153146E-03
2.06500000E-01	1.97428889E-01	9.68456716E-03
2.07000000E-01	1.78450741E-01	9.69132765E-03
2.07510000E-01	1.95569259E-01	9.62185725E-03
2.08020000E-01	2.01892222E-01	9.59020734E-03
2.08520000E-01	1.90561481E-01	9.51147020E-03
2.09030000E-01	1.92156667E-01	9.59815216E-03
2.09540000E-01	1.87275556E-01	9.64823832E-03
2.10040000E-01	1.81193333E-01	9.62540655E-03
2.10550000E-01	1.96622222E-01	9.64514708E-03
2.11060000E-01	1.83144444E-01	9.65008540E-03
2.11560000E-01	2.01975556E-01	9.68142707E-03
2.12070000E-01	1.86855926E-01	9.59878922E-03
2.12580000E-01	1.80402222E-01	9.59953475E-03
2.13080000E-01	1.80763333E-01	9.60000518E-03
2.13590000E-01	1.91115185E-01	9.64868296E-03
2.14100000E-01	1.66616296E-01	9.62626722E-03
2.14600000E-01	1.80028889E-01	9.58934804E-03
2.15110000E-01	1.95380000E-01	9.56673779E-03
2.15620000E-01	1.81406667E-01	9.55618260E-03
2.16120000E-01	1.75718519E-01	9.55823353E-03
2.16630000E-01	1.84258889E-01	9.58437967E-03
2.17140000E-01	1.81775556E-01	9.52338328E-03
2.17640000E-01	1.76674815E-01	9.52622950E-03
2.18150000E-01	1.77991481E-01	9.48911878E-03
2.18660000E-01	1.79294074E-01	9.52101995E-03
2.19160000E-01	1.72290000E-01	9.51645363E-03
2.19670000E-01	1.74747407E-01	9.46850145E-03
2.20180000E-01	1.79244074E-01	9.38454079E-03
2.20680000E-01	1.70093333E-01	9.47110103E-03
2.21190000E-01	1.75947778E-01	9.42001757E-03
2.21700000E-01	1.82620000E-01	9.38471566E-03
2.22200000E-01	1.74953704E-01	9.38236055E-03
2.22710000E-01	1.81528519E-01	9.35983082E-03
2.23220000E-01	1.74682222E-01	9.36582501E-03
2.23720000E-01	1.66386296E-01	9.34801210E-03
2.24230000E-01	1.61128148E-01	9.30198410E-03
2.24740000E-01	1.77711852E-01	9.23084943E-03
2.25240000E-01	1.68387037E-01	9.25090134E-03
2.25750000E-01	1.63103704E-01	9.27238115E-03
2.26260000E-01	1.56826296E-01	9.20540101E-03
2.26760000E-01	1.54023704E-01	9.19156388E-03
2.27270000E-01	1.69300741E-01	9.09328161E-03
2.27780000E-01	1.71013333E-01	9.13813518E-03
2.28280000E-01	1.69166296E-01	9.09859570E-03
2.28790000E-01	1.69458519E-01	9.06921307E-03
2.29300000E-01	1.65977778E-01	9.08660789E-03
2.29800000E-01	1.53595556E-01	9.03882172E-03
2.30310000E-01	1.65800000E-01	9.03586108E-03
2.30820000E-01	1.49886296E-01	9.03652089E-03
2.31320000E-01	1.50430370E-01	8.98113453E-03
2.31830000E-01	1.53535185E-01	8.93497530E-03
2.32340000E-01	1.51315185E-01	8.89579035E-03
2.32840000E-01	1.63632963E-01	8.85479626E-03
2.33350000E-01	1.60177778E-01	8.77604906E-03
2.33860000E-01	1.64075556E-01	8.76238484E-03
2.34360000E-01	1.71536296E-01	8.74384137E-03
2.34870000E-01	1.64895926E-01	8.77311279E-03
2.35380000E-01	1.56345926E-01	8.74094214E-03
2.35880000E-01	1.59362222E-01	8.75371279E-03
2.36390000E-01	1.54099259E-01	8.72844918E-03
2.36900000E-01	1.55492963E-01	8.66052973E-03
2.37400000E-01	1.56465185E-01	8.69524326E-03
2.37910000E-01	1.40307407E-01	8.65115506E-03
2.38420000E-01	1.56459630E-01	8.69759407E-03
2.38920000E-01	1.47242963E-01	8.61209377E-03
2.39430000E-01	1.51785556E-01	8.61105526E-03
2.39940000E-01	1.51250000E-01	8.61485982E-03
2.40440000E-01	1.49896296E-01	8.61276536E-03
2.40950000E-01	1.43717037E-01	8.54915966E-03
2.41450000E-01	1.50731111E-01	8.58206766E-03
2.41960000E-01	1.45801852E-01	8.50100204E-03
2.42470000E-01	1.45315185E-01	8.46013898E-03
2.42970000E-01	1.48850000E-01	8.52569464E-03
2.43480000E-01	1.47095556E-01	8.51105193E-03
2.43990000E-01	1.42949259E-01	8.42687730E-03
2.44490000E-01	1.48991111E-01	8.41383821E-03
2.45000000E-01	1.40789630E-01	8.41193495E-03
2.45510000E-01	1.51033333E-01	8.42198327E-03
2.46010000E-01	1.45928889E-01	8.36343123E-03
2.46520000E-01	1.46502222E-01	8.41333597E-03
2.47030000E-01	1.47507778E-01	8.38976152E-03
2.47530000E-01	1.49629630E-01	8.35131209E-03
2.48040000E-01	1.36700000E-01	8.38571802E-03
2.48550000E-01	1.43385556E-01	8.33482643E-03
2.49050000E-01	1.45489259E-01	8.27505837E-03
2.49560000E-01	1.44552593E-01	8.32417718E-03
2.50070000E-01	1.45292593E-01	8.28278645E-03
2.50570000E-01	1.32246667E-01	8.25779315E-03
2.51080000E-01	1.46105926E-01	8.20527496E-03
2.51590000E-01	1.36221852E-01	8.21792287E-03
2.52090000E-01	1.39538519E-01	8.23650100E-03
2.52600000E-01	1.43261111E-01	8.19831360E-03
2.53110000E-01	1.41494815E-01	8.15729182E-03
2.53610000E-01	1.41353704E-01	8.12579893E-03
2.54120000E-01	1.32689630E-01	8.12948400E-03
2.54630000E-01	1.31301852E-01	8.13713480E-03
2.55130000E-01	1.36435926E-01	8.12732033E-03
2.55640000E-01	1.39334815E-01	8.10507397E-03
2.56150000E-01	1.38347778E-01	8.00971121E-03
2.56650000E-01	1.28153333E-01	8.08013869E-03
2.57160000E-01	1.34078519E-01	8.06508721E-03
2.57670000E-01	1.40877778E-01	8.00436777E-03
2.58170000E-01	1.41034815E-01	7.94661047E-03
2.58680000E-01	1.32649259E-01	7.90559321E-03
2.59190000E-01	1.34216296E-01	7.90850593E-03
2.59690000E-01	1.41288889E-01	7.88824893E-03
2.60200000E-01	1.37960000E-01	7.85462295E-03
2.60710000E-01	1.27515926E-01	7.89652520E-03
2.61210000E-01	1.37659259E-01	7.89976687E-03
2.61720000E-01	1.31639630E-01	7.86648618E-03
2.62230000E-01	1.45711852E-01	7.87425129E-03
2.62730000E-01	1.42960000E-01	7.86932359E-03
2.63240000E-01	1.32758519E-01	7.85346330E-03
2.63750000E-01	1.30850000E-01	7.79434068E-03
2.64250000E-01	1.30507407E-01	7.80998079E-03
2.64760000E-01	1.34561481E-01	7.80461962E-03
2.65270000E-01	1.20885926E-01	7.78012836E-03
2.65770000E-01	1.27960370E-01	7.73227420E-03
2.66280000E-01	1.33809259E-01	7.77953465E-03
2.66790000E-01	1.34532963E-01	7.74478430E-03
2.67290000E-01	1.33448148E-01	7.71106361E-03
2.67800000E-01	1.30441481E-01	7.73888837E-03
2.68310000E-01	1.30529259E-01	7.69034932E-03
2.68810000E-01	1.42302222E-01	7.70739991E-03
2.69320000E-01	1.23214444E-01	7.71017586E-03
2.69830000E-01	1.21064074E-01	7.68331668E-03
2.70330000E-01	1.34702963E-01	7.65142573E-03
2.70840000E-01	1.19452963E-01	7.66481158E-03
2.71340000E-01	1.29717037E-01	7.68539054E-03
2.71850000E-01	1.20511111E-01	7.66171016E-03
2.72360000E-01	1.20858148E-01	7.60450311E-03
2.72860000E-01	1.19021481E-01	7.63677111E-03
2.73370000E-01	1.22898889E-01	7.62493721E-03
2.73880000E-01	1.14957037E-01	7.61902872E-03
2.74380000E-01	1.28887778E-01	7.58758583E-03
2.74890000E-01	1.25884444E-01	7.56103178E-03
2.75400000E-01	1.31611481E-01	7.53101324E-03
2.75900000E-01	1.19607037E-01	7.53793331E-03
2.76410000E-01	1.19168889E-01	7.52983043E-03
2.76920000E-01	1.16134074E-01	7.53675112E-03
2.77420000E-01	1.03450000E-01	7.55080790E-03
2.77930000E-01	1.15426296E-01	7.52632711E-03
2.78440000E-01	1.10285556E-01	7.56231901E-03
2.78940000E-01	1.13967778E-01	7.52429844E-03
2.79450000E-01	1.12972222E-01	7.47355884E-03
2.79960000E-01	1.16011852E-01	7.53513028E-03
2.80460000E-01	1.12805926E-01	7.50760624E-03
2.80970000E-01	1.18694074E-01	7.47832092E-03
2.81480000E-01	1.21962222E-01	7.48803994E-03
2.81980000E-01	1.14322593E-01	7.48261449E-03
2.82490000E-01	1.14410741E-01	7.48812403E-03
2.83000000E-01	1.23454815E-01	7.47039790E-03
2.83500000E-01	1.03376667E-01	7.46078242E-03
2.84010000E-01	1.17599259E-01	7.42822825E-03
2.84520000E-01	1.21059630E-01	7.33864690E-03
2.85020000E-01	1.23664815E-01	7.36420074E-03
2.85530000E-01	1.13813704E-01	7.38945544E-03
2.86040000E-01	1.23414074E-01	7.39556172E-03
2.86540000E-01	1.29224815E-01	7.40304174E-03
2.87050000E-01	1.05033333E-01	7.40160615E-03
2.87560000E-01	1.13397407E-01	7.41251797E-03
2.88060000E-01	1.18534815E-01	7.41480078E-03
2.88570000E-01	1.11572222E-01	7.43443651E-03
2.89080000E-01	1.10523704E-01	7.41560505E-03
2.89580000E-01	1.05807407E-01	7.42150995E-03
2.90090000E-01	1.09129630E-01	7.37825586E-03
2.90590000E-01	1.15157037E-01	7.46592103E-03
2.91100000E-01	1.08301481E-01	7.44603036E-03
2.91610000E-01	1.14430000E-01	7.40645760E-03
2.92110000E-01	1.14590741E-01	7.44272362E-03
2.92620000E-01	1.17504444E-01	7.42943172E-03
2.93130000E-01	1.06092593E-01	7.46703763E-03
2.93630000E-01	1.21537778E-01	7.46675388E-03
2.94140000E-01	1.09337407E-01	7.43141714E-03
2.94650000E-01	1.03171111E-01	7.44405612E-03
2.95150000E-01	1.09248519E-01	7.42339461E-03
2.95660000E-01	9.89762963E-02	7.45127074E-03
2.96170000E-01	9.95259259E-02	7.42534095E-03
2.96670000E-01	1.05515185E-01	7.40716350E-03
2.97180000E-01	1.03716667E-01	7.40430045E-03
2.97690000E-01	1.06598148E-01	7.43418630E-03
2.98190000E-01	1.11393333E-01	7.40710782E-03
2.98700000E-01	9.55400000E-02	7.37282959E-03
2.99210000E-01	1.17552963E-01	7.42435426E-03
2.99710000E-01	1.01974815E-01	7.40766481E-03
3.00220000E-01	1.09166296E-01	7.40464713E-03
3.00730000E-01	9.85600000E-02	7.37168687E-03
3.01230000E-01	1.00725926E-01	7.36404529E-03
3.01740000E-01	1.05173333E-01	7.38139244E-03
3.02250000E-01	9.50114815E-02	7.35920032E-03
3.02750000E-01	1.05824815E-01	7.37415377E-03
3.03260000E-01	9.49337037E-02	7.33119895E-03
3.03770000E-01	9.71255556E-02	7.30088325E-03
3.04270000E-01	1.03533333E-01	7.31861300E-03
3.04780000E-01	1.01208519E-01	7.30059505E-03
3.05290000E-01	9.56185185E-02	7.31029416E-03
3.05790000E-01	9.04955556E-02	7.29017055E-03
3.06300000E-01	1.00410370E-01	7.25024812E-03
3.06800000E-01	1.02159630E-01	7.23468853E-03
3.07310000E-01	1.01406296E-01	7.24580354E-03
3.07820000E-01	9.57303704E-02	7.19304770E-03
3.08320000E-01	1.03550741E-01	7.20724759E-03
3.08830000E-01	1.00946667E-01	7.20792076E-03
3.09340000E-01	1.01650741E-01	7.22033347E-03
3.09840000E-01	1.00938148E-01	7.32692412E-03
3.10350000E-01	9.77470370E-02	7.35174366E-03
3.10860000E-01	9.90862963E-02	7.45131664E-03
3.11360000E-01	9.25859259E-02	7.49321130E-03
3.11870000E-01	1.06784444E-01	7.54200336E-03
3.12380000E-01	8.49559259E-02	7.57869291E-03
3.12880000E-01	8.78262963E-02	7.62745032E-03
3.13390000E-01	9.23981481E-02	7.64199966E-03
3.13900000E-01	9.58488889E-02	7.69062309E-03
3.14400000E-01	9.41429630E-02	7.73603265E-03
3.14910000E-01	1.05036296E-01	7.74489611E-03
3.15420000E-01	8.22466667E-02	7.78305309E-03
3.15920000E-01	9.51022222E-02	7.76040397E-03
3.16430000E-01	8.06600000E-02	7.80635378E-03
3.16940000E-01	8.47866667E-02	7.86951045E-03
3.17440000E-01	1.04440000E-01	7.87431502E-03
3.17950000E-01	8.37388889E-02	7.88723101E-03
3.18450000E-01	9.28229630E-02	7.87175567E-03
3.18960000E-01	9.59707407E-02	7.90870040E-03
3.19470000E-01	9.35922222E-02	7.95438854E-03
3.19970000E-01	9.18022222E-02	7.91097895E-03
3.20480000E-01	1.01391111E-01	7.93985194E-03
3.20990000E-01	9.17455556E-02	7.91919756E-03
3.21490000E-01	9.70344444E-02	7.92556022E-03
3.22000000E-01	9.93755556E-02	7.87461845E-03
3.22510000E-01	8.91362963E-02	7.93405657E-03
3.23010000E-01	8.73748148E-02	7.90709234E-03
3.23520000E-01	8.85181481E-02	7.89735327E-03
3.24030000E-01	9.10570370E-02	7.92784631E-03
3.24530000E-01	9.59403704E-02	7.86640504E-03
3.25040000E-01	9.65611111E-02	7.98230279E-03
3.25550000E-01	8.61603704E-02	7.88373045E-03
3.26050000E-01	8.90692593E-02	7.93886510E-03
3.26560000E-01	8.63911111E-02	7.90800697E-03
3.27070000E-01	8.57385185E-02	7.91007660E-03
3.27570000E-01	8.02877778E-02	7.95544604E-03
3.28080000E-01	8.99529630E-02	7.90580857E-03
3.28590000E-01	7.84022222E-02	7.94792555E-03
3.29090000E-01	8.42944444E-02	7.93783461E-03
3.29600000E-01	8.27796296E-02	7.96688862E-03
3.30100000E-01	8.86555556E-02	7.98202514E-03
3.30610000E-01	9.74796296E-02	8.00122737E-03
3.31120000E-01	8.26285185E-02	8.00579482E-03
3.31620000E-01	8.49888889E-02	7.97364504E-03
3.32130000E-01	9.03933333E-02	8.01966688E-03
3.32640000E-01	8.36811111E-02	8.05873252E-03
3.33140000E-01	8.77988889E-02	8.06535395E-03
3.33650000E-01	9.49525926E-02	8.02515127E-03
3.34160000E-01	8.71759259E-02	8.07183753E-03
3.34660000E-01	7.87855556E-02	8.05065963E-03
3.35170000E-01	9.36996296E-02	8.04361889E-03
3.35680000E-01	8.59307407E-02	8.07834748E-03
3.36180000E-01	8.82533333E-02	8.09498617E-03
3.36690000E-01	7.89003704E-02	8.10867633E-03
3.37200000E-01	9.33222222E-02	8.07909968E-03
3.37700000E-01	9.03088889E-02	8.09134884E-03
3.38210000E-01	9.14329630E-02	8.12067484E-03
3.38720000E-01	8.76644444E-02	8.09757298E-03
3.39220000E-01	8.22107407E-02	8.17445344E-03
3.39730000E-01	8.85074074E-02	8.11598861E-03
3.40230000E-01	8.91937037E-02	8.13254356E-03
3.40740000E-01	7.36218519E-02	8.09821040E-03
3.41250000E-01	7.32025926E-02	8.18813795E-03
3.41750000E-01	8.77962963E-02	8.15490672E-03
3.42260000E-01	7.96751852E-02	8.15650800E-03
3.42770000E-01	8.51337037E-02	8.18321887E-03
3.43270000E-01	7.81107407E-02	8.12664736E-03
3.43780000E-01	7.79729630E-02	8.15720123E-03
3.44290000E-01	7.91992593E-02	8.14500690E-03
3.44790000E-01	8.06444444E-02	8.20872448E-03
3.45300000E-01	8.91037037E-02	8.19071380E-03
3.45810000E-01	8.28462963E-02	8.19096087E-03
3.46310000E-01	8.56770370E-02	8.22553659E-03
3.46820000E-01	8.17433333E-02	8.17229211E-03
3.47330000E-01	7.91988889E-02	8.22223409E-03
3.47830000E-01	7.85655556E-02	8.26496506E-03
3.48340000E-01	7.84651852E-02	8.26655322E-03
3.48840000E-01	8.19137037E-02	8.32117586E-03
3.49350000E-01	6.59903704E-02	8.25439683E-03
3.49860000E-01	8.58737037E-02	8.28025851E-03
3.50360000E-01	7.81881481E-02	8.29136432E-03
3.50870000E-01	7.90785185E-02	8.27062209E-03
3.51380000E-01	7.55314815E-02	8.24784000E-03
3.51880000E-01	8.43414815E-02	8.25018508E-03
3.52390000E-01	8.01744444E-02	8.25559674E-03
3.52900000E-01	8.47029630E-02	8.25161079E-03
3.53400000E-01	8.02533333E-02	8.23454326E-03
3.53910000E-01	8.33644444E-02	8.03037254E-03
3.54420000E-01	6.43466667E-02	8.00703879E-03
3.54920000E-01	8.27237037E-02	7.92517307E-03
3.55430000E-01	7.32485185E-02	7.95719952E-03
3.55940000E-01	8.17174074E-02	7.83806263E-03
3.56440000E-01	8.78103704E-02	7.77393043E-03
3.56950000E-01	6.91803704E-02	7.76403972E-03
3.57450000E-01	8.54655556E-02	7.81736185E-03
3.57960000E-01	7.42940741E-02	7.88511345E-03
3.58470000E-01	8.45144444E-02	7.90231305E-03
3.58970000E-01	7.23492593E-02	7.90817826E-03
3.59480000E-01	8.05166667E-02	7.92963750E-03
3.59990000E-01	8.78181481E-02	7.94573166E-03
3.60490000E-01	7.71288889E-02	7.92042187E-03
3.61000000E-01	7.45740741E-02	7.95761974E-03
3.61510000E-01	6.99644444E-02	7.97382084E-03
3.62010000E-01	8.47200000E-02	7.93302349E-03
3.62520000E-01	7.86118519E-02	8.02281320E-03
3.63030000E-01	7.35959259E-02	7.98533404E-03
3.63530000E-01	6.97537037E-02	8.02456300E-03
3.64040000E-01	8.06625926E-02	8.02186837E-03
3.64550000E-01	7.23688889E-02	8.04453647E-03
3.65050000E-01	7.02200000E-02	8.04605570E-03
3.65560000E-01	6.92496296E-02	8.07202787E-03
3.66060000E-01	6.95329630E-02	8.13188195E-03
3.66570000E-01	6.36162963E-02	8.08536744E-03
3.67080000E-01	7.45377778E-02	8.15759555E-03
3.67580000E-01	7.44900000E-02	8.16668943E-03
3.68090000E-01	6.71577778E-02	8.23917490E-03
3.68600000E-01	7.09396296E-02	8.33963934E-03
3.69100000E-01	6.35566667E-02	8.43409893E-03
3.69610000E-01	6.14818519E-02	8.42559207E-03
3.70120000E-01	6.73859259E-02	8.46150402E-03
3.70620000E-01	6.75166667E-02	8.49473061E-03
3.71130000E-01	6.98348148E-02	8.53472466E-03
3.71640000E-01	6.83155556E-02	8.52877034E-03
3.72140000E-01	8.06540741E-02	8.46115091E-03
3.72650000E-01	8.18222222E-02	8.47737844E-03
3.73150000E-01	5.98688889E-02	8.56135216E-03
3.73660000E-01	7.09714815E-02	8.53489904E-03
3.74170000E-01	6.38266667E-02	8.59169902E-03
3.74670000E-01	7.16874074E-02	8.61665830E-03
3.75180000E-01	6.62600000E-02	8.66400242E-03
3.75690000E-01	8.00755556E-02	8.73289097E-03
3.76190000E-01	6.11729630E-02	8.74994986E-03
3.76700000E-01	6.63181481E-02	8.77106085E-03
3.77210000E-01	6.74496296E-02	8.82276810E-03
3.77710000E-01	7.56081481E-02	8.85961913E-03
3.78220000E-01	7.50688889E-02	8.91875463E-03
3.78730000E-01	6.54788889E-02	8.93389564E-03
3.79230000E-01	7.43362963E-02	8.95511821E-03
3.79740000E-01	6.44555556E-02	9.00084634E-03
3.80240000E-01	7.66618519E-02	9.05385437E-03
3.80750000E-01	6.54955556E-02	9.03698276E-03
3.81260000E-01	7.27244444E-02	9.16173229E-03
3.81760000E-01	6.79259259E-02	9.11778071E-03
3.82270000E-01	7.46666667E-02	9.22187248E-03
3.82780000E-01	6.97140741E-02	9.23785880E-03
3.83280000E-01	6.50996296E-02	9.25559433E-03
3.83790000E-01	7.07129630E-02	9.27462518E-03
3.84300000E-01	6.91303704E-02	9.36465107E-03
3.84800000E-01	6.34637037E-02	9.37874262E-03
3.85310000E-01	6.91914815E-02	9.38479757E-03
3.85820000E-01	6.67522222E-02	9.45206367E-03
3.86320000E-01	7.14477778E-02	9.52742524E-03
3.86830000E-01	6.85448148E-02	9.51164382E-03
3.87330000E-01	6.10822222E-02	9.54223905E-03
3.87840000E-01	6.88770370E-02	9.61838551E-03
3.88350000E-01	6.68885185E-02	9.67296171E-03
3.88850000E-01	6.15144444E-02	9.67942843E-03
3.89360000E-01	6.01037037E-02	9.74359273E-03
3.89870000E-01	6.11448148E-02	9.76247040E-03
3.90370000E-01	5.59514815E-02	9.84985700E-03
3.90880000E-01	6.58788889E-02	9.81344699E-03
3.91390000E-01	7.01585185E-02	9.97452778E-03
3.91890000E-01	6.80303704E-02	9.98093275E-03
3.92400000E-01	7.62633333E-02	9.98856733E-03
3.92900000E-01	6.78744444E-02	1.00317197E-02
3.93410000E-01	6.24937037E-02	1.01240396E-02
3.93920000E-01	6.12792593E-02	1.01537529E-02
3.94420000E-01	6.03737037E-02	1.11229251E-02
3.94930000E-01	5.45537037E-02	1.01864404E-02
3.95440000E-01	6.13655556E-02	1.03172220E-02
3.95940000E-01	5.97788889E-02	1.02744064E-02
3.96450000E-01	6.20400000E-02	1.02973564E-02
3.96960000E-01	6.13251852E-02	1.04254986E-02
3.97460000E-01	6.01359259E-02	1.04801183E-02
3.97970000E-01	6.91922222E-02	1.04817861E-02
3.98470000E-01	5.64444444E-02	1.06392912E-02
3.98980000E-01	4.51188889E-02	1.06046541E-02
3.99490000E-01	6.27511111E-02	1.06264643E-02
3.99990000E-01	6.75859259E-02	1.06424985E-02
4.00500000E-01	6.04396296E-02	1.07295156E-02
4.01010000E-01	6.74414815E-02	1.07541543E-02
4.01510000E-01	5.39900000E-02	1.07592111E-02
4.02020000E-01	6.79800000E-02	1.09477392E-02
4.02530000E-01	6.55733333E-02	1.08233953E-02
4.03030000E-01	6.71096296E-02	1.09153957E-02
4.03540000E-01	5.33425926E-02	1.09375658E-02
4.04050000E-01	6.77614815E-02	1.09969777E-02
4.04550000E-01	6.71555556E-02	1.10388949E-02
4.05060000E-01	6.52137037E-02	1.09707496E-02
4.05560000E-01	5.68070370E-02	1.11092527E-02
4.06070000E-01	6.86429630E-02	1.11181483E-02
4.06580000E-01	6.73881481E-02	1.11293240E-02
4.07080000E-01	6.26385185E-02	1.11971613E-02
4.07590000E-01	7.04033333E-02	1.12976709E-02
4.08100000E-01	6.51600000E-02	1.11874239E-02
4.08600000E-01	7.17422222E-02	1.12773872E-02
4.09110000E-01	6.17677778E-02	1.13447494E-02
4.09620000E-01	6.62311111E-02	1.13478164E-02
4.10120000E-01	6.36681481E-02	1.13913927E-02
4.10630000E-01	7.60859259E-02	1.13301791E-02
4.11130000E-01	6.40814815E-02	1.14340153E-02
4.11640000E-01	7.40929630E-02	1.12940098E-02
4.12150000E-01	6.75240741E-02	1.13162393E-02
4.12650000E-01	5.81485185E-02	1.14680876E-02
4.13160000E-01	5.97207407E-02	1.13798728E-02
4.13670000E-01	5.45585185E-02	1.14035876E-02
4.14170000E-01	5.37677778E-02	1.14854546E-02
4.14680000E-01	5.27803704E-02	1.15716911E-02
4.15180000E-01	6.13600000E-02	1.14903626E-02
4.15690000E-01	5.21866667E-02	1.15069374E-02
4.16200000E-01	4.79448148E-02	1.15427459E-02
4.16700000E-01	5.52470370E-02	1.17763759E-02
4.17210000E-01	5.75070370E-02	1.16631532E-02
4.17720000E-01	5.22914815E-02	1.17581826E-02
4.18220000E-01	5.93325926E-02	1.17726767E-02
4.18730000E-01	6.61755556E-02	1.18099699E-02
4.19240000E-01	6.57874074E-02	1.18005248E-02
4.19740000E-01	4.81140741E-02	1.19009853E-02
4.20250000E-01	5.80862963E-02	1.20916923E-02
4.20750000E-01	5.03740741E-02	1.19467820E-02
4.21260000E-01	4.05092593E-02	1.19829621E-02
4.21770000E-01	4.53303704E-02	1.22614959E-02
4.22270000E-01	5.18996296E-02	1.22687622E-02
4.22780000E-01	6.04133333E-02	1.22578774E-02
4.23290000E-01	5.61203704E-02	1.23557039E-02
4.23790000E-01	4.48870370E-02	1.25969321E-02
4.24300000E-01	6.14277778E-02	1.25326502E-02
4.24810000E-01	5.08944444E-02	1.25935758E-02
4.25310000E-01	6.13044444E-02	1.27455143E-02
4.25820000E-01	5.14000000E-02	1.28348668E-02
4.26320000E-01	5.82388889E-02	1.28400593E-02
4.26830000E-01	5.48766667E-02	1.29536508E-02
4.27340000E-01	5.61892593E-02	1.31260773E-02
4.27840000E-01	4.15422222E-02	1.31370110E-02
4.28350000E-01	5.33118519E-02	1.32131181E-02
4.28860000E-01	3.86744444E-02	1.33572350E-02
4.29360000E-01	6.14207407E-02	1.35253834E-02
4.29870000E-01	6.99225926E-02	1.35296433E-02
4.30370000E-01	4.66300000E-02	1.36724535E-02
4.30880000E-01	6.23570370E-02	1.37381362E-02
4.31390000E-01	3.93740741E-02	1.38467576E-02
4.31890000E-01	6.17977778E-02	1.39595135E-02
4.32400000E-01	4.54266667E-02	1.41498144E-02
4.32910000E-01	5.86459259E-02	1.43471326E-02
4.33410000E-01	5.45337037E-02	1.41194492E-02
4.33920000E-01	4.90177778E-02	1.43897321E-02
4.34430000E-01	5.30951852E-02	1.45572803E-02
4.34930000E-01	4.47188889E-02	1.47060215E-02
4.35440000E-01	4.73307407E-02	1.47661853E-02
4.35940000E-01	6.49151852E-02	1.49067141E-02
4.36450000E-01	5.65074074E-02	1.49922424E-02
4.36960000E-01	6.46933333E-02	1.50782468E-02
4.37460000E-01	5.87281481E-02	1.50382979E-02
4.37970000E-01	7.03125926E-02	1.53572468E-02
4.38480000E-01	4.42685185E-02	1.53431936E-02
4.38980000E-01	4.28244444E-02	1.55465826E-02
4.39490000E-01	6.79503704E-02	1.58735795E-02
4.39990000E-01	7.06203704E-02	1.61225244E-02
