## Supplementary material for "Disordered proteins interact with the chemical environment to tune their protective function during drying": File S1: Tris Fit - 4.csv

#q**2_data	ln(I(q))_data	error_data	q**2_fit	ln(I(q))_fit	normalized_residual
0.00012996	1.8324096265851504	1.0783306605620915	0.00025472159999999995	1.0187935849294703	0.15283706381586185
0.0001418481	1.6787184020216668	1.1261191616958768	0.00027126089999999993	1.0102539025188162	0.08744117379867446
0.00015425640000000002	1.515813079035345	1.0453404729682965	0.0002883204	1.0014456269518603	0.18406992472536032
0.00016692639999999997	1.3026664963188752	0.707141836491702	0.00030555039999999995	0.9925493176802728	0.2492407109286842
0.00018036489999999998	1.2014141176773696	0.649831966003236	0.00032364009999999996	0.9832091223331898	0.5011235563061361
0.00019432359999999998	1.08506585531549	0.5577361756318361	0.00034224999999999994	0.9736003338298052	0.5700901633637075
0.0002085136	1.1550061884898242	0.35757856101674945	0.000361	0.9639192079538754	0.9104943408306371
0.0002235025	1.087717599815925	0.34412595629995907	0.0003806401	0.9537784996703635	0.043405610660288134
0.00023901159999999998	1.1000301729948745	0.2721334266023282	0.00040080039999999996	0.94336919823055	0.4489737243907018
0.00025472159999999995	1.0511395602989098	0.211636984916237	0.0004210704	0.9329032557502783	0.31408552078434643
0.00027126089999999993	1.0250881342647633	0.1696481314409344	0.0004422609	0.9219620345303376	-0.5750021125127431
0.0002883204	1.0285574463468337	0.14729087022459117	0.0004639716	0.9107522201540951	0.21919395831891486
0.00030555039999999995	1.0234515276548293	0.12398540294405846	0.0004857616	0.8995014610694814	0.2663416609480538
0.00032364009999999996	1.0309053970972821	0.09517867233316546	0.0005085025	0.8877597269131118	0.23559217035448599
0.00034224999999999994	1.0193844791526385	0.08031035836979332	0.0005317636000000001	0.8757493996004404	-0.8175505121063935
0.000361	1.0273141835993278	0.06962698481751971	0.0005550736000000001	0.8637138239114847	-0.8698318770562556
0.0003806401	0.9565305832219493	0.06340386668269186	0.0005793649	0.8511715768186863	-0.741095646262235
0.00040080039999999996	0.9678237975142813	0.05446777384783129	0.0006041764	0.838360736569586	-0.36879744826220046
0.0004210704	0.9472250691868082	0.04559845165980541	0.0006295081	0.825281303164184	-0.11453205072909643
0.0004422609	0.8966926050263333	0.04394667246278044	0.0006548481000000001	0.8121975842470608	0.24253443686246584
0.0004639716	0.9181580992579046	0.03378687606450532	0.0006812100000000001	0.7985862310615317	0.29221771442257427
0.0004857616	0.9076540993014127	0.03060969959754592	0.0007080921	0.7847062847197008	0.4606282410886691
0.0005085025	0.8944384770458017	0.028348777986300144	0.0007349520999999999	0.7708377491982359	-0.11855302135016754
0.0005317636000000001	0.8546677771392053	0.025786324085247017	0.0007628644	0.7564258830762778	0.27955099408219747
0.0005550736000000001	0.8430010236204281	0.023812418051582875
0.0005793649	0.8350548886974555	0.021747109435221186
0.0006041764	0.8306813999235144	0.02082264040127485
0.0006295081	0.8230690811737834	0.01931530935068294
0.0006548481000000001	0.8164924957952688	0.01770846071910013
0.0006812100000000001	0.8035283207636507	0.016912354926478655
0.0007080921	0.7922599712665177	0.01639866137813035
0.0007349520999999999	0.7689931465270686	0.015559305449659505
0.0007628644	0.7606871818085406	0.015243368195678134
0.0007912968999999999	0.7555996743295327	0.01487662562467243
0.0008196769	0.7125879482751961	0.014857505259966753
0.0008491395999999999	0.7143465721226671	0.01481403950778818
