## Supplementary material for "Disordered proteins interact with the chemical environment to tune their protective function during drying": File S1: Oligomerization SAXS Detailed Guinier.xlsx

### Sheet: Sheet1
Protein	CoSolute	Ratio	Rg	nmin	nmax	qminRg	qmaxRg	Rg_+-	I0	I0_+-	R2	Bayes	Bayes_Low	Bayes_High	Bayes_-	Bayes_+	Bayes_Conf
CAHSD	Tris	0	53.8008	0	12	0.5929	1.0835	2.1679	40.3683	1.0928	0.8609	33.8	32.8	92.7	1	58.9	92.2
CAHSD	Trehalose	1.6	50.9763	0	14	0.5618	1.1041	2.7514	25.1271	0.9338	0.8239	37.7	31.3	87	6.4	49.3	90.5
CAHSD	Trehalose	16	52.2886	0	13	0.5762	1.0928	4.0245	69.6911	3.6883	0.8767	30.9	29.9	87	1	56.1	90.5
CAHSD	Trehalose	160	77.3288	0	11	0.8522	1.4986	2.233	40.5591	1.5324	0.9541	242.6	194.9	372.7	47.7	130.1	98.4
CAHSD	Sucrose	1.6	54.0031	0	11	0.5951	1.0466	6.1833	23.9322	1.7622	0.922	36.1	33.5	95.8	2.6	59.7	92
CAHSD	Sucrose	16	52.1502	2	13	0.654	1.0899	2.305	64.0007	1.9021	0.9694	30.9	28.6	81.9	2.3	51	90.7
CAHSD	Sucrose	160	52.0763	2	18	0.6468	1.0686	5.1858	10.7876	1.0686	0.9323	67.1	15.8	77.4	51.3	10.3	90
AtLEA3-3	Tris	0	38.6545	10	33	0.6366	1.0874	1.6551	3.2455	0.0914	0.9772	23.7	20.9	25.2	2.8	1.5	90.4
AtLEA3-3	Trehalose	20	39.4131	9	31	0.629	1.0685	1.35	5.3842	0.1181	0.9887	21.2	17.1	21.5	4.1	0.3	94.3
AtLEA3-3	Trehalose	200	41.016	8	29	0.6341	1.0705	1.5373	5.701	0.1396	0.9798	24.9	22.1	25.9	2.8	1	91.6
AtLEA3-3	Sucrose	20	41.4743	8	30	0.6412	1.1036	1.3482	5.7377	0.1281	0.9598	22.4	19.6	23.4	2.8	1	93.4
AtLEA3-3	Sucrose	200	38.0454	11	34	0.646	1.0892	2.4113	1.9709	0.0822	0.8794	24.3	21.5	25.2	2.8	0.9	91.9
AavLEA	Tris	0	39.9139	10	31	0.6574	1.0821	1.2293	5.889	0.1195	0.9491	53.1	49.2	57.5	3.9	4.4	90
AavLEA	Trehalose	20	41.0334	14	30	0.7591	1.0919	1.4347	5.7492	0.1358	0.9605	18.7	17.1	22.8	1.6	4.1	90.5
AavLEA	Trehalose	200	39.9782	8	29	0.6181	1.0434	3.7571	2.2794	0.1335	0.896	24.3	19.6	37.3	4.7	13	91.1
AavLEA	Sucrose	20	43.6546	16	25	0.8517	1.0508	5.7518	3.4858	0.3013	0.9375	23.7	22.8	27.9	0.9	4.2	92.2
AavLEA	Sucrose	200	40.5072	15	31	0.7696	1.0981	1.0432	7.1522	0.1254	0.9675	23.7	21.5	25.9	2.2	2.2	90.7
HeLEA	Tris	0	39.3571	9	32	0.6281	1.087	1.9518	3.1592	0.1039	0.9323	25.6	23.4	29.2	2.2	3.6	91.1
HeLEA	Trehalose	20	41.2903	8	30	0.6383	1.0987	1.9227	4.0091	0.1273	0.9258	28.9	27.9	32.8	1	3.9	91.5
HeLEA	Trehalose	200	38.0804	14	33	0.7045	1.0712	1.8458	3.528	0.1098	0.9712	20.6	19	22.1	1.6	1.5	91
HeLEA	Sucrose	20	42.8816	14	26	0.7933	1.054	5.47	9.7493	0.8047	0.8252	36.9	14.5	39	22.4	2.1	91.9
HeLEA	Sucrose	200	41.3991	16	29	0.8077	1.0805	1.9385	11.0903	0.345	0.9417	28.9	10.8	31.3	18.1	2.4	91.5
AvLEA	Tris	0	38.4247	10	32	0.6329	1.0613	2.4924	2.4663	0.102	0.9543	33.8	32.8	41.5	1	7.7	90
AvLEA	Trehalose	20	38.3222	8	33	0.5925	1.078	2.54	2.2021	0.0948	0.9482	34.6	24.6	39.8	10	5.2	90.5
AvLEA	Trehalose	200	35.8635	19	37	0.7542	1.0813	2.0154	2.0326	0.0728	0.8933	35.4	31.3	36.5	4.1	1.1	90.8
AvLEA	Sucrose	20	38.883	10	32	0.6404	1.0739	2.4237	2.6055	0.1056	0.9444	23.7	23.4	38.1	0.3	14.4	90.9
AvLEA	Sucrose	200	42.0228	11	26	0.7135	1.0329	5.7586	2.5011	0.2149	0.9321	31.6	29.2	34.2	2.4	2.6	90.2
AtLEA4-2	Tris	0	28.0361	10	54	0.4618	1.087	0.8564	13.035	0.2237	0.8382	7.3	6.7	13.1	0.6	5.8	95.9
AtLEA4-2	Trehalose	20	28.2702	16	53	0.5516	1.0816	0.2039	10.2118	0.0405	0.9825	11.2	8	11.7	3.2	0.5	93.5
AtLEA4-2	Trehalose	200	27.9459	14	55	0.517	1.0974	0.3435	5.884	0.0402	0.9682	12	10.8	13.8	1.2	1.8	97.7
AtLEA4-2	Sucrose	20	27.1133	14	57	0.5016	1.0924	0.3169	4.3445	0.0277	0.939	7.3	6.7	11.7	0.6	4.4	95.6
AtLEA4-2	Sucrose	200	27.7598	15	55	0.5274	1.0901	0.3629	3.8788	0.0277	0.9839	10.4	8	11.7	2.4	1.3	94.9
BSA	Tris	0	34.001	7	52	0.5083	1.2835	0.1881	25.6216	0.1072	0.9958	83.1	77.4	87	5.7	3.9	95.4
BSA	Trehalose	20	34.1908	4	53	0.4592	1.3081	0.1471	30.2133	0.0909	0.9971	76.3	73.3	84.3	3	8	90.2
BSA	Trehalose	200	33.867	5	53	0.4721	1.2957	0.1211	37.7782	0.1031	0.9974	78.5	75.3	87	3.2	8.5	96.1
BSA	Sucrose	20	33.8748	4	55	0.4549	1.3303	0.1946	23.4988	0.1078	0.9923	78.5	73.3	84.3	5.2	5.8	92.1			S
BSA	Sucrose	200	33.3328	6	54	0.4813	1.2923	0.2887	26.6874	0.2407	0.9832	72.4	66.2	77.4	6.2	5	93
