## Supplementary material for "Disordered proteins interact with the chemical environment to tune their protective function during drying": File S1: Figure_6B_TFE Barplot Data.xlsx

### Sheet: Sheet1
Protein	Cosolute	dG Folding	dG Dimerization	dG Folding Error	dG Dimerization Error
CAHS D	Trehalose	6971.16	4172.82	3.07836	651.491
CAHS D	Sucrose	3750.48	-93.1857	2.74872	300.876
CAHS D	Betaine	-118.234	-1290.46	6.27268	139.454
AtLEA3-3	Trehalose	4334.52	6948.84	4.72511	552.511
AtLEA3-3	Sucrose	3603.81	2555.45	1.23859	337.29
AavLEA	Trehalose	4569.5	5746.06	3.73426	261.221
AavLEA	Sucrose	3031.88	1195.79	1.45594	147.452
HeLEA	Trehalose	8900.08	3929.65	7.72501	1279.26
HeLEA	Sucrose	5409.54	-425.073	3.17577	774.951
AvLEA	Trehalose	10153.4	204.13	13.7027	623.31
AvLEA	Sucrose	6832.83	-1935.05	3.89112	490.446
AtLEA4-2	Trehalose	2897.71	3357.51	2.14494	133.984
AtLEA4-2	Sucrose	1736.2	691.79	2.50468	305.596
BSA	Trehalose	13406.8		4.66363
BSA	Sucrose	5177.22		6.64972
