## Supplementary material for "Disordered proteins interact with the chemical environment to tune their protective function during drying": File S1: Figure_6D_Betaine_6mg_Enthalpy.xlsx

### Sheet: CAHSD_Betaine_6
Sample	Trial	Tm	Enthalpy	Avg_Tm	Stdev_Tm	Avg_Enthalpy	Stdev_Enthalpy	C_Enthalpy	Avg_C_Enthalpy	Stdev_C_Enthalpy
CB0	1	35.07	0.0050766	35.3753	0.264329	0.00356827	0.00130625
CB0	2	35.5279	0.0028141
CB0	3	35.5279	0.0028141
CB1	1	34.1866	0.0029804	34.7628	0.666868	0.0031911	0.000322365	0.0020962	-0.000377167	0.00151226
CB1	2	34.6084	0.0030307					-0.0002166
CB1	3	35.4933	0.0035622					-0.0007481
CB10	1	34.4678	0.0047193	34.5113	0.198416	0.0035537	0.00101102	0.0003573	-1.45667e-05	0.000302164
CB10	2	34.3382	0.0030275					-0.0002134
CB10	3	34.7279	0.0029143					-0.0001002
CB100	1	34.6813	0.0063036	35.0098	0.636404	0.00463447	0.00148162	-0.001227	0.0010662	0.00035367
CB100	2	34.6048	0.0034748					-0.0006607
CB100	3	35.7433	0.004125					-0.0013109
CB500	1	34.2281	0.0057814	34.2289	0.000676077	0.00587173	7.8231e-05	-0.0007048	0.00230347	0.00138449
CB500	2	34.2293	0.0059169					-0.0031028
CB500	3	34.2293	0.0059169					-0.0031028
