## Supplementary material for "Disordered proteins interact with the chemical environment to tune their protective function during drying": File S1: Figure_6F_Betaine_12_Enthalpy.xlsx

### Sheet: CAHSD_Betaine_12
Sample	Trial	Tm	Enthalpy	Avg_Tm	Stdev_Tm	Avg_Enthalpy	Stdev_Enthalpy	C_Enthalpy	Avg_C_Enthalpy	Stdev_C_Enthalpy
CB0	1	36.5066	0.056843	36.4067	0.268553	0.050442	0.00818389
CB0	2	36.1025	0.041221
CB0	3	36.6109	0.053262
CB1	1	36.739	0.048746	36.4701	0.23716	0.047345	0.00349674	0.008097	-0.003097	0.00512475
CB1	2	36.3805	0.043365					-0.002144
CB1	3	36.2908	0.049924					0.003338
CB10	1	36.3568	0.052865	36.3369	0.101254	0.049546	0.00510053	0.003978	-0.000896	0.00322324
CB10	2	36.4267	0.043673					-0.002452
CB10	3	36.2272	0.0521					0.001162
CB100	1	37.2309	0.055645	37.1142	0.242566	0.050355	0.00724062	0.001198	-8.7e-05	0.00104725
CB100	2	37.2764	0.042103					-0.000882
CB100	3	36.8354	0.053317					-5.5e-05
CB500	1	40.7634	0.038458	40.0772	0.951272	0.0323593	0.00655242	0.018385	-0.0180827	0.00215844
CB500	2	38.9913	0.025432					0.015789
CB500	3	40.4769	0.033188					0.020074
