## Supplementary material for "Disordered proteins interact with the chemical environment to tune their protective function during drying": File S1: Betaine.csv

Q	I(Q)	Error
1.14000000E-02	1.23654700E+01	4.92141420E+01
1.19100000E-02	1.30634100E+01	3.91640065E+01
1.24200000E-02	9.24263250E+00	3.24900553E+01
1.29200000E-02	1.33676150E+01	2.49028253E+01
1.34300000E-02	1.32675100E+01	1.76361173E+01
1.39400000E-02	1.53969250E+01	1.45282008E+01
1.44400000E-02	1.34978650E+01	9.53516686E+00
1.49500000E-02	1.21254075E+01	6.41394289E+00
1.54600000E-02	1.35225025E+01	4.72959047E+00
1.59600000E-02	1.30571575E+01	3.46757251E+00
1.64700000E-02	1.29596325E+01	2.57893665E+00
1.69800000E-02	1.28315925E+01	2.10592183E+00
1.74800000E-02	1.21433125E+01	1.73388158E+00
1.79900000E-02	1.28208775E+01	1.22616508E+00
1.85000000E-02	1.22004075E+01	9.34470212E-01
1.90000000E-02	1.23002925E+01	7.79677729E-01
1.95100000E-02	1.17164775E+01	6.13418429E-01
2.00200000E-02	1.13023300E+01	5.38344219E-01
2.05200000E-02	1.15339925E+01	4.66834590E-01
2.10300000E-02	1.14540550E+01	3.91987882E-01
2.15400000E-02	1.10921375E+01	3.44534080E-01
2.20400000E-02	1.10753750E+01	3.44258131E-01
2.25500000E-02	1.09512900E+01	3.10747482E-01
2.30600000E-02	1.06244900E+01	2.68637227E-01
2.35600000E-02	1.07009975E+01	2.51410963E-01
2.40700000E-02	1.00800625E+01	2.48575706E-01
2.45800000E-02	9.69717500E+00	2.32277605E-01
2.50900000E-02	9.62661500E+00	2.12975946E-01
2.55900000E-02	9.38211750E+00	2.08137949E-01
2.61000000E-02	9.56187000E+00	1.97777187E-01
2.66100000E-02	9.34763500E+00	1.93580420E-01
2.71100000E-02	9.28412250E+00	1.96346201E-01
2.76200000E-02	8.83825750E+00	1.78550626E-01
2.81300000E-02	8.85626000E+00	1.76509801E-01
2.86300000E-02	8.54860250E+00	1.78221183E-01
2.91400000E-02	8.44029000E+00	1.82032164E-01
2.96500000E-02	8.46251250E+00	1.70235546E-01
3.01500000E-02	8.18032500E+00	1.67406618E-01
3.06600000E-02	7.86750500E+00	1.64972986E-01
3.11700000E-02	7.66193250E+00	1.63131523E-01
3.16700000E-02	7.82422500E+00	1.56783983E-01
3.21800000E-02	7.42402500E+00	1.55652139E-01
3.26900000E-02	7.32732250E+00	1.54580148E-01
3.31900000E-02	7.52084500E+00	1.47720982E-01
3.37000000E-02	7.17557500E+00	1.49949686E-01
3.42100000E-02	6.82812000E+00	1.49148045E-01
3.47100000E-02	6.85706250E+00	1.47145853E-01
3.52200000E-02	6.69008750E+00	1.41792727E-01
3.57300000E-02	6.68947750E+00	1.42881072E-01
3.62300000E-02	6.55399000E+00	1.37050642E-01
3.67400000E-02	6.46901250E+00	1.36399012E-01
3.72500000E-02	6.06665000E+00	1.33199783E-01
3.77500000E-02	6.28741000E+00	1.34548992E-01
3.82600000E-02	6.08867500E+00	1.34073354E-01
3.87700000E-02	5.90172500E+00	1.29518154E-01
3.92700000E-02	5.99533500E+00	1.25866711E-01
3.97800000E-02	5.86504000E+00	1.29698767E-01
4.02900000E-02	5.73615250E+00	1.25109695E-01
4.08000000E-02	5.50422500E+00	1.25441090E-01
4.13000000E-02	5.38540750E+00	1.24919629E-01
4.18100000E-02	5.40269500E+00	1.26295278E-01
4.23200000E-02	5.22871500E+00	1.20543897E-01
4.28200000E-02	5.05606000E+00	1.22133607E-01
4.33300000E-02	4.85032250E+00	1.19039712E-01
4.38400000E-02	4.93556750E+00	1.17576124E-01
4.43400000E-02	4.96633250E+00	1.15942566E-01
4.48500000E-02	4.58922500E+00	1.13003216E-01
4.53600000E-02	4.86778500E+00	1.14273661E-01
4.58600000E-02	4.77427750E+00	1.13618639E-01
4.63700000E-02	4.37529250E+00	1.10590587E-01
4.68800000E-02	4.37054250E+00	1.14124223E-01
4.73800000E-02	4.39561250E+00	1.09122929E-01
4.78900000E-02	4.30067750E+00	1.08203957E-01
4.84000000E-02	4.14212500E+00	1.09025601E-01
4.89000000E-02	4.23425750E+00	1.05312848E-01
4.94100000E-02	4.21370750E+00	1.08861901E-01
4.99200000E-02	4.03940750E+00	1.07051335E-01
5.04200000E-02	4.01041250E+00	1.05740273E-01
5.09300000E-02	4.21526500E+00	1.05552210E-01
5.14400000E-02	3.75177000E+00	1.01678731E-01
5.19400000E-02	3.75386250E+00	1.01480460E-01
5.24500000E-02	3.61990250E+00	1.00140055E-01
5.29600000E-02	3.83565000E+00	9.80191042E-02
5.34600000E-02	3.75946500E+00	1.00553560E-01
5.39700000E-02	3.60499500E+00	9.86070405E-02
5.44800000E-02	3.54294000E+00	9.71421913E-02
5.49800000E-02	3.53457000E+00	9.51982357E-02
5.54900000E-02	3.45465250E+00	9.70291224E-02
5.60000000E-02	3.31547000E+00	9.37794761E-02
5.65000000E-02	3.18357250E+00	9.67479823E-02
5.70100000E-02	3.29828250E+00	9.25485743E-02
5.75200000E-02	3.22482750E+00	9.33691130E-02
5.80300000E-02	3.14767750E+00	9.20479961E-02
5.85300000E-02	2.96909750E+00	9.21998773E-02
5.90400000E-02	3.00444750E+00	9.41441181E-02
5.95500000E-02	2.99270000E+00	9.06849916E-02
6.00500000E-02	2.94966000E+00	8.89727301E-02
6.05600000E-02	3.07150500E+00	9.26045461E-02
6.10700000E-02	2.87519000E+00	9.02131365E-02
6.15700000E-02	2.85380000E+00	8.70281426E-02
6.20800000E-02	2.89106000E+00	8.77502450E-02
6.25900000E-02	2.61151000E+00	8.68284168E-02
6.30900000E-02	2.77850500E+00	8.74278507E-02
6.36000000E-02	2.62784000E+00	8.69290443E-02
6.41100000E-02	2.68504500E+00	8.65602634E-02
6.46100000E-02	2.57264750E+00	8.48128906E-02
6.51200000E-02	2.55699750E+00	8.67086674E-02
6.56300000E-02	2.62291750E+00	8.39489331E-02
6.61300000E-02	2.59573000E+00	8.50469178E-02
6.66400000E-02	2.71643000E+00	8.45771407E-02
6.71500000E-02	2.39100750E+00	8.33173262E-02
6.76500000E-02	2.38174500E+00	8.33139242E-02
6.81600000E-02	2.42795250E+00	8.15493323E-02
6.86700000E-02	2.35893500E+00	8.24241805E-02
6.91700000E-02	2.46209500E+00	8.29357592E-02
6.96800000E-02	2.31768000E+00	8.16823886E-02
7.01900000E-02	2.19366000E+00	8.08215412E-02
7.06900000E-02	2.18218750E+00	8.10756054E-02
7.12000000E-02	2.15531500E+00	7.96319958E-02
7.17100000E-02	2.06795250E+00	8.02473691E-02
7.22100000E-02	2.17691000E+00	7.80246598E-02
7.27200000E-02	2.13293250E+00	7.96695314E-02
7.32300000E-02	2.05494500E+00	7.81393384E-02
7.37300000E-02	2.13095750E+00	7.84022568E-02
7.42400000E-02	2.00722250E+00	7.70331795E-02
7.47500000E-02	2.07426750E+00	7.91649970E-02
7.52600000E-02	2.12364750E+00	7.55064418E-02
7.57600000E-02	2.05653500E+00	7.59147890E-02
7.62700000E-02	1.90509750E+00	7.51505187E-02
7.67800000E-02	1.94133000E+00	7.64994691E-02
7.72800000E-02	1.86393250E+00	7.45212302E-02
7.77900000E-02	1.81241250E+00	7.45912566E-02
7.83000000E-02	1.97405000E+00	7.48197959E-02
7.88000000E-02	1.85845500E+00	7.35229083E-02
7.93100000E-02	1.75685000E+00	7.42869893E-02
7.98200000E-02	1.96744250E+00	7.74743806E-02
8.03200000E-02	1.72766250E+00	7.55001514E-02
8.08300000E-02	1.71656000E+00	7.53358549E-02
8.13400000E-02	1.80734250E+00	7.62980663E-02
8.18400000E-02	1.84254000E+00	7.66243046E-02
8.23500000E-02	1.60183750E+00	7.52814254E-02
8.28600000E-02	1.67544500E+00	7.58395863E-02
8.33600000E-02	1.81532000E+00	7.56807783E-02
8.38700000E-02	1.67933000E+00	7.60178596E-02
8.43800000E-02	1.63086000E+00	7.47876546E-02
8.48800000E-02	1.59121000E+00	7.60919795E-02
8.53900000E-02	1.62283750E+00	7.54134105E-02
8.59000000E-02	1.46352750E+00	7.51222100E-02
8.64000000E-02	1.50567000E+00	7.54236652E-02
8.69100000E-02	1.64220750E+00	7.53714431E-02
8.74200000E-02	1.65259500E+00	7.49806583E-02
8.79200000E-02	1.55230500E+00	7.36381745E-02
8.84300000E-02	1.53753000E+00	7.39386656E-02
8.89400000E-02	1.59547500E+00	7.43996858E-02
8.94400000E-02	1.49512250E+00	7.39262280E-02
8.99500000E-02	1.37270500E+00	7.42621737E-02
9.04600000E-02	1.41056500E+00	7.37912668E-02
9.09600000E-02	1.48368500E+00	7.40668656E-02
9.14700000E-02	1.42633000E+00	7.23377602E-02
9.19800000E-02	1.44317000E+00	7.19903843E-02
9.24800000E-02	1.33462000E+00	7.10645785E-02
9.29900000E-02	1.44470000E+00	7.12426561E-02
9.35000000E-02	1.31948250E+00	7.14708629E-02
9.40100000E-02	1.34993250E+00	7.29857416E-02
9.45100000E-02	1.26151750E+00	7.28533332E-02
9.50200000E-02	1.38447500E+00	7.07957450E-02
9.55300000E-02	1.34741750E+00	7.09148000E-02
9.60300000E-02	1.34297000E+00	7.34199360E-02
9.65400000E-02	1.31705250E+00	7.11260658E-02
9.70500000E-02	1.31113250E+00	7.24884590E-02
9.75500000E-02	1.47078500E+00	7.35336331E-02
9.80600000E-02	1.29888250E+00	7.30314651E-02
9.85700000E-02	1.28171000E+00	7.15346640E-02
9.90700000E-02	1.29230500E+00	7.26802835E-02
9.95800000E-02	1.25537000E+00	7.20226566E-02
1.00090000E-01	1.24380500E+00	7.10307399E-02
1.00590000E-01	1.27382750E+00	7.03183483E-02
1.01100000E-01	1.12620500E+00	7.23678159E-02
1.01610000E-01	1.21951250E+00	7.19262790E-02
1.02110000E-01	1.23577000E+00	7.26132296E-02
1.02620000E-01	1.22289000E+00	7.28576841E-02
1.03130000E-01	1.17247000E+00	7.18346261E-02
1.03630000E-01	1.28298750E+00	7.14827116E-02
1.04140000E-01	1.09924500E+00	6.94887483E-02
1.04650000E-01	1.11006750E+00	7.10397174E-02
1.05150000E-01	1.04181000E+00	6.86101952E-02
1.05660000E-01	1.17233000E+00	6.95534709E-02
1.06170000E-01	1.22739250E+00	7.03531277E-02
1.06670000E-01	1.15449750E+00	6.93322704E-02
1.07180000E-01	1.14430500E+00	6.89091105E-02
1.07690000E-01	1.11453250E+00	6.65730709E-02
1.08190000E-01	1.11576250E+00	6.67454757E-02
1.08700000E-01	1.15833000E+00	6.61632621E-02
1.09210000E-01	1.10009250E+00	6.62044106E-02
1.09710000E-01	1.05356750E+00	6.65681056E-02
1.10220000E-01	1.16452000E+00	6.50873912E-02
1.10730000E-01	1.09543000E+00	6.49539357E-02
1.11230000E-01	1.04270750E+00	6.48580716E-02
1.11740000E-01	1.06947000E+00	6.49994880E-02
1.12250000E-01	1.01488000E+00	6.38512501E-02
1.12750000E-01	1.14530000E+00	6.44162690E-02
1.13260000E-01	8.91202500E-01	6.45385004E-02
1.13770000E-01	1.01225250E+00	6.39247003E-02
1.14280000E-01	1.03494500E+00	6.22306477E-02
1.14780000E-01	1.02080750E+00	6.27532265E-02
1.15290000E-01	8.72692500E-01	6.24044322E-02
1.15800000E-01	9.90097500E-01	6.22227452E-02
1.16300000E-01	1.06737500E+00	6.21882452E-02
1.16810000E-01	9.62290000E-01	6.20306583E-02
1.17320000E-01	9.93232500E-01	6.09155031E-02
1.17820000E-01	9.13985000E-01	6.07411090E-02
1.18330000E-01	9.50655000E-01	6.05653967E-02
1.18840000E-01	1.02987250E+00	6.13145029E-02
1.19340000E-01	9.54217500E-01	5.99147670E-02
1.19850000E-01	8.88840000E-01	6.00246139E-02
1.20360000E-01	9.04442500E-01	6.11131916E-02
1.20860000E-01	9.31287500E-01	6.01959189E-02
1.21370000E-01	8.93467500E-01	5.98898512E-02
1.21880000E-01	8.91892500E-01	5.90941831E-02
1.22380000E-01	9.49755000E-01	5.90022545E-02
1.22890000E-01	9.65785000E-01	5.91030618E-02
1.23400000E-01	8.69417500E-01	5.85702004E-02
1.23900000E-01	9.16275000E-01	5.87248290E-02
1.24410000E-01	8.28662500E-01	5.81187447E-02
1.24920000E-01	9.10202500E-01	5.91977719E-02
1.25420000E-01	9.13057500E-01	5.82968946E-02
1.25930000E-01	8.98542500E-01	5.81375731E-02
1.26440000E-01	8.96367500E-01	5.67613650E-02
1.26940000E-01	9.15535000E-01	5.58328526E-02
1.27450000E-01	7.72012500E-01	5.80625230E-02
1.27960000E-01	8.98112500E-01	5.70601237E-02
1.28460000E-01	9.04870000E-01	5.67111116E-02
1.28970000E-01	7.62245000E-01	5.74692333E-02
1.29480000E-01	9.40262500E-01	5.58209834E-02
1.29980000E-01	8.14445000E-01	5.57782202E-02
1.30490000E-01	7.81955000E-01	5.61490158E-02
1.31000000E-01	8.36570000E-01	5.55589085E-02
1.31500000E-01	8.16685000E-01	5.52134525E-02
1.32010000E-01	8.15497500E-01	5.51979750E-02
1.32520000E-01	8.26925000E-01	5.51946606E-02
1.33020000E-01	7.59982500E-01	5.44900262E-02
1.33530000E-01	7.91650000E-01	5.45558170E-02
1.34040000E-01	7.55120000E-01	5.35350999E-02
1.34540000E-01	7.61647500E-01	5.46262987E-02
1.35050000E-01	6.95857500E-01	5.44477082E-02
1.35560000E-01	7.61107500E-01	5.37579456E-02
1.36060000E-01	7.69335000E-01	5.38959231E-02
1.36570000E-01	7.74205000E-01	5.40670452E-02
1.37080000E-01	7.34120000E-01	5.39769018E-02
1.37580000E-01	8.69287500E-01	5.29930286E-02
1.38090000E-01	7.15155000E-01	5.37582740E-02
1.38600000E-01	7.09657500E-01	5.32818141E-02
1.39110000E-01	6.95370000E-01	5.25562930E-02
1.39610000E-01	7.74535000E-01	5.35662571E-02
1.40120000E-01	7.62150000E-01	5.34169658E-02
1.40630000E-01	7.17620000E-01	5.25107322E-02
1.41130000E-01	6.96392500E-01	5.22357771E-02
1.41640000E-01	6.92037500E-01	5.21280101E-02
1.42150000E-01	7.25272500E-01	5.25419971E-02
1.42650000E-01	7.31337500E-01	5.21878848E-02
1.43160000E-01	6.96672500E-01	5.22216404E-02
1.43670000E-01	6.33377500E-01	5.20718331E-02
1.44170000E-01	7.58275000E-01	5.14645756E-02
1.44680000E-01	6.63090000E-01	5.11739834E-02
1.45190000E-01	6.62527500E-01	5.19449392E-02
1.45690000E-01	6.92392500E-01	5.08826900E-02
1.46200000E-01	5.83405000E-01	5.06601553E-02
1.46710000E-01	7.43167500E-01	5.07768298E-02
1.47210000E-01	7.19760000E-01	5.11786227E-02
1.47720000E-01	6.90240000E-01	5.06690467E-02
1.48230000E-01	6.80707500E-01	5.08701850E-02
1.48730000E-01	6.09912500E-01	5.11795354E-02
1.49240000E-01	6.35100000E-01	5.05705224E-02
1.49750000E-01	6.32627500E-01	5.11739332E-02
1.50250000E-01	6.49552500E-01	5.01867948E-02
1.50760000E-01	6.36582500E-01	5.02231553E-02
1.51270000E-01	6.40980000E-01	5.06826863E-02
1.51770000E-01	6.33677500E-01	5.01075848E-02
1.52280000E-01	6.05027500E-01	5.05485387E-02
1.52790000E-01	6.25150000E-01	4.97688133E-02
1.53290000E-01	6.68972500E-01	4.91915801E-02
1.53800000E-01	6.83830000E-01	4.93861113E-02
1.54310000E-01	7.03142500E-01	4.99206516E-02
1.54810000E-01	6.14817500E-01	4.94408217E-02
1.55320000E-01	6.11440000E-01	4.93898142E-02
1.55830000E-01	6.27490000E-01	4.90882116E-02
1.56330000E-01	6.48197500E-01	4.87066905E-02
1.56840000E-01	5.92922500E-01	4.93850225E-02
1.57350000E-01	6.75990000E-01	4.90290307E-02
1.57850000E-01	5.59185000E-01	4.89971570E-02
1.58360000E-01	6.21225000E-01	4.82814817E-02
1.58870000E-01	6.34387500E-01	4.79485401E-02
1.59370000E-01	5.48535000E-01	4.83898875E-02
1.59880000E-01	5.46230000E-01	4.82473232E-02
1.60390000E-01	5.78552500E-01	4.78674333E-02
1.60890000E-01	6.16162500E-01	4.87557484E-02
1.61400000E-01	6.47397500E-01	4.78751092E-02
1.61910000E-01	4.81530000E-01	4.76835806E-02
1.62410000E-01	6.07620000E-01	4.71158831E-02
1.62920000E-01	5.34027500E-01	4.79526904E-02
1.63430000E-01	5.60720000E-01	4.75559516E-02
1.63930000E-01	5.15022500E-01	4.71848801E-02
1.64440000E-01	5.93327500E-01	4.77690604E-02
1.64950000E-01	5.02660000E-01	4.70054348E-02
1.65450000E-01	5.63310000E-01	4.69908490E-02
1.65960000E-01	5.85220000E-01	4.66680118E-02
1.66470000E-01	5.79282500E-01	4.71016918E-02
1.66970000E-01	6.05415000E-01	4.66354288E-02
1.67480000E-01	5.47710000E-01	4.76575657E-02
1.67990000E-01	6.33145000E-01	4.74674637E-02
1.68490000E-01	5.28075000E-01	4.77571635E-02
1.69000000E-01	5.29102500E-01	4.78888061E-02
1.69510000E-01	5.53202500E-01	4.77222655E-02
1.70010000E-01	5.38497500E-01	4.78874994E-02
1.70520000E-01	5.27110000E-01	4.79860832E-02
1.71030000E-01	5.67942500E-01	4.71458899E-02
1.71530000E-01	5.96665000E-01	4.80616261E-02
1.72040000E-01	5.21742500E-01	4.77347101E-02
1.72550000E-01	5.32252500E-01	4.85012587E-02
1.73050000E-01	5.87377500E-01	4.80262177E-02
1.73560000E-01	5.12227500E-01	4.81188402E-02
1.74070000E-01	4.79460000E-01	4.78413349E-02
1.74570000E-01	4.94772500E-01	4.80090569E-02
1.75080000E-01	4.63212500E-01	4.73389042E-02
1.75590000E-01	4.45965000E-01	4.77407323E-02
1.76100000E-01	5.31077500E-01	4.77419907E-02
1.76600000E-01	4.31597500E-01	4.83429730E-02
1.77110000E-01	5.21935000E-01	4.80348290E-02
1.77620000E-01	4.78572500E-01	4.75038188E-02
1.78120000E-01	5.34112500E-01	4.76350918E-02
1.78630000E-01	4.66222500E-01	4.84511435E-02
1.79140000E-01	4.88502500E-01	4.80538486E-02
1.79640000E-01	4.92235000E-01	4.76015626E-02
1.80150000E-01	5.02287500E-01	4.80622866E-02
1.80660000E-01	5.39727500E-01	4.85711045E-02
1.81160000E-01	5.46625000E-01	4.72452830E-02
1.81670000E-01	6.09707500E-01	4.81313788E-02
1.82180000E-01	5.18697500E-01	4.90949964E-02
1.82680000E-01	4.44515000E-01	4.90641470E-02
1.83190000E-01	4.38107500E-01	4.80470631E-02
1.83700000E-01	5.05015000E-01	4.86993597E-02
1.84200000E-01	5.08255000E-01	4.89382442E-02
1.84710000E-01	5.28442500E-01	4.91080244E-02
1.85220000E-01	4.55320000E-01	4.98555907E-02
1.85720000E-01	4.19117500E-01	4.97551192E-02
1.86230000E-01	4.88802500E-01	4.99430710E-02
1.86740000E-01	4.97445000E-01	4.95138636E-02
1.87240000E-01	5.58732500E-01	5.00004608E-02
1.87750000E-01	3.88282500E-01	5.04244783E-02
1.88260000E-01	5.15652500E-01	5.05501515E-02
1.88760000E-01	4.74620000E-01	5.02953340E-02
1.89270000E-01	4.52840000E-01	5.06325632E-02
1.89780000E-01	3.58490000E-01	5.02343455E-02
1.90280000E-01	4.18000000E-01	5.09439598E-02
1.90790000E-01	4.52650000E-01	5.07614174E-02
1.91300000E-01	4.39457500E-01	5.11240914E-02
1.91800000E-01	3.98895000E-01	5.05314823E-02
1.92310000E-01	5.09842500E-01	5.08522233E-02
1.92820000E-01	4.60285000E-01	5.07637259E-02
1.93320000E-01	5.25230000E-01	5.10064654E-02
1.93830000E-01	4.46265000E-01	5.12657227E-02
1.94340000E-01	4.66875000E-01	5.12733278E-02
1.94840000E-01	5.22057500E-01	5.24057675E-02
1.95350000E-01	4.89085000E-01	5.07876725E-02
1.95860000E-01	4.38392500E-01	5.07389855E-02
1.96360000E-01	3.44852500E-01	5.17686560E-02
1.96870000E-01	3.93730000E-01	5.14653690E-02
1.97380000E-01	3.75507500E-01	5.17968386E-02
1.97880000E-01	4.51302500E-01	5.17006538E-02
1.98390000E-01	3.93745000E-01	5.17622645E-02
1.98900000E-01	4.49102500E-01	5.12590811E-02
1.99400000E-01	4.61500000E-01	5.14520973E-02
1.99910000E-01	4.84490000E-01	5.18192188E-02
2.00420000E-01	4.67935000E-01	5.14845330E-02
2.00920000E-01	5.02980000E-01	5.10561666E-02
2.01430000E-01	4.38012500E-01	5.20953675E-02
2.01940000E-01	5.11957500E-01	5.22043971E-02
2.02440000E-01	4.17442500E-01	5.18401683E-02
2.02950000E-01	3.45765000E-01	5.19149003E-02
2.03460000E-01	4.23232500E-01	5.18091586E-02
2.03960000E-01	3.72930000E-01	5.14706910E-02
2.04470000E-01	4.75110000E-01	5.13268992E-02
2.04980000E-01	3.87265000E-01	5.10161460E-02
2.05480000E-01	4.59840000E-01	5.22412649E-02
2.05990000E-01	3.74922500E-01	5.13805832E-02
2.06500000E-01	4.04397500E-01	5.17603186E-02
2.07000000E-01	4.37747500E-01	5.19807944E-02
2.07510000E-01	4.88685000E-01	5.19395622E-02
2.08020000E-01	4.40192500E-01	5.11046334E-02
2.08520000E-01	3.99660000E-01	5.22065740E-02
2.09030000E-01	4.15685000E-01	5.21723209E-02
2.09540000E-01	4.56647500E-01	5.13932427E-02
2.10040000E-01	4.73712500E-01	5.11640669E-02
2.10550000E-01	4.50700000E-01	5.17096826E-02
2.11060000E-01	3.79450000E-01	5.22354198E-02
2.11560000E-01	4.33247500E-01	5.14071770E-02
2.12070000E-01	3.16420000E-01	5.11552311E-02
2.12580000E-01	4.03560000E-01	5.20479579E-02
2.13080000E-01	3.71335000E-01	5.10111152E-02
2.13590000E-01	4.10840000E-01	5.16728204E-02
2.14100000E-01	4.03362500E-01	5.22369191E-02
2.14600000E-01	3.37000000E-01	5.14128909E-02
2.15110000E-01	3.39232500E-01	5.12336776E-02
2.15620000E-01	4.17080000E-01	5.13638498E-02
2.16120000E-01	4.11227500E-01	5.12017854E-02
2.16630000E-01	3.76330000E-01	5.08865673E-02
2.17140000E-01	3.80805000E-01	5.05489849E-02
2.17640000E-01	3.74005000E-01	5.11862190E-02
2.18150000E-01	3.43902500E-01	5.09114390E-02
2.18660000E-01	3.18202500E-01	5.13116977E-02
2.19160000E-01	3.87340000E-01	5.09513200E-02
2.19670000E-01	3.16280000E-01	5.14030519E-02
2.20180000E-01	2.64680000E-01	5.02893421E-02
2.20680000E-01	3.11147500E-01	5.05778629E-02
2.21190000E-01	3.62855000E-01	5.07459143E-02
2.21700000E-01	4.29720000E-01	5.08803228E-02
2.22200000E-01	3.86695000E-01	5.05444586E-02
2.22710000E-01	3.06662500E-01	5.05453200E-02
2.23220000E-01	3.87062500E-01	5.12329945E-02
2.23720000E-01	3.60155000E-01	5.01742557E-02
2.24230000E-01	3.79762500E-01	5.00520988E-02
2.24740000E-01	2.86517500E-01	5.03592876E-02
2.25240000E-01	3.10652500E-01	4.94087730E-02
2.25750000E-01	3.99585000E-01	4.93682352E-02
2.26260000E-01	4.22740000E-01	4.94543952E-02
2.26760000E-01	3.28682500E-01	5.02903333E-02
2.27270000E-01	4.17965000E-01	4.93843738E-02
2.27780000E-01	3.42762500E-01	4.90584851E-02
2.28280000E-01	3.55152500E-01	4.91362528E-02
2.28790000E-01	3.50870000E-01	4.85600968E-02
2.29300000E-01	3.56670000E-01	4.84773464E-02
2.29800000E-01	3.62085000E-01	4.89489592E-02
2.30310000E-01	4.05170000E-01	4.91000270E-02
2.30820000E-01	3.63915000E-01	4.74440668E-02
2.31320000E-01	3.50975000E-01	4.78849589E-02
2.31830000E-01	3.28275000E-01	4.86866515E-02
2.32340000E-01	3.23882500E-01	4.78874665E-02
2.32840000E-01	3.45812500E-01	4.79195732E-02
2.33350000E-01	3.49850000E-01	4.77364950E-02
2.33860000E-01	3.65087500E-01	4.77247416E-02
2.34360000E-01	4.06017500E-01	4.70260347E-02
2.34870000E-01	3.36150000E-01	4.69512823E-02
2.35380000E-01	3.38135000E-01	4.68533282E-02
2.35880000E-01	3.25402500E-01	4.64660213E-02
2.36390000E-01	3.44240000E-01	4.69675734E-02
2.36900000E-01	3.42385000E-01	4.69283595E-02
2.37400000E-01	2.71015000E-01	4.66629982E-02
2.37910000E-01	3.36487500E-01	4.69489598E-02
2.38420000E-01	2.95755000E-01	4.61432806E-02
2.38920000E-01	3.24130000E-01	4.64152168E-02
2.39430000E-01	2.70002500E-01	4.62909495E-02
2.39940000E-01	3.42902500E-01	4.63020820E-02
2.40440000E-01	3.01527500E-01	4.56587078E-02
2.40950000E-01	3.91522500E-01	4.62574509E-02
2.41450000E-01	3.10085000E-01	4.57532406E-02
2.41960000E-01	2.84780000E-01	4.53181043E-02
2.42470000E-01	2.68280000E-01	4.53627146E-02
2.42970000E-01	2.74877500E-01	4.53333006E-02
2.43480000E-01	3.50762500E-01	4.58383898E-02
2.43990000E-01	3.31717500E-01	4.53794421E-02
2.44490000E-01	2.85055000E-01	4.50547702E-02
2.45000000E-01	3.06332500E-01	4.49814207E-02
2.45510000E-01	3.54992500E-01	4.49850394E-02
2.46010000E-01	3.56925000E-01	4.57142823E-02
2.46520000E-01	3.37510000E-01	4.51893397E-02
2.47030000E-01	3.16677500E-01	4.45681385E-02
2.47530000E-01	2.91395000E-01	4.47730435E-02
2.48040000E-01	3.20145000E-01	4.50547933E-02
2.48550000E-01	2.96330000E-01	4.42858398E-02
2.49050000E-01	3.53320000E-01	4.52181863E-02
2.49560000E-01	2.91737500E-01	4.43208035E-02
2.50070000E-01	3.34667500E-01	4.42137098E-02
2.50570000E-01	3.51612500E-01	4.42070272E-02
2.51080000E-01	2.48602500E-01	4.42329445E-02
2.51590000E-01	2.78530000E-01	4.37529236E-02
2.52090000E-01	2.67185000E-01	4.34924061E-02
2.52600000E-01	3.15140000E-01	4.37429562E-02
2.53110000E-01	3.10695000E-01	4.42844765E-02
2.53610000E-01	3.62915000E-01	4.38579194E-02
2.54120000E-01	2.73522500E-01	4.40115148E-02
2.54630000E-01	2.10322500E-01	4.37766628E-02
2.55130000E-01	2.62867500E-01	4.34378904E-02
2.55640000E-01	2.92562500E-01	4.32753284E-02
2.56150000E-01	3.11245000E-01	4.33373245E-02
2.56650000E-01	3.00660000E-01	4.26267964E-02
2.57160000E-01	2.70917500E-01	4.33906210E-02
2.57670000E-01	3.06192500E-01	4.25540749E-02
2.58170000E-01	2.95897500E-01	4.29389843E-02
2.58680000E-01	2.94985000E-01	4.29589954E-02
2.59190000E-01	3.09700000E-01	4.30721593E-02
2.59690000E-01	3.22482500E-01	4.28624709E-02
2.60200000E-01	2.52242500E-01	4.18316937E-02
2.60710000E-01	2.88772500E-01	4.22539663E-02
2.61210000E-01	3.04600000E-01	4.21214416E-02
2.61720000E-01	2.80280000E-01	4.18641878E-02
2.62230000E-01	3.32282500E-01	4.17050579E-02
2.62730000E-01	3.46622500E-01	4.21013937E-02
2.63240000E-01	3.21530000E-01	4.24189556E-02
2.63750000E-01	2.24547500E-01	4.15642755E-02
2.64250000E-01	3.50817500E-01	4.19576697E-02
2.64760000E-01	2.65887500E-01	4.16000325E-02
2.65270000E-01	2.95090000E-01	4.13240799E-02
2.65770000E-01	2.80335000E-01	4.17884573E-02
2.66280000E-01	2.78272500E-01	4.13638390E-02
2.66790000E-01	3.30875000E-01	4.16005409E-02
2.67290000E-01	1.99200000E-01	4.13842573E-02
2.67800000E-01	2.76412500E-01	4.20536977E-02
2.68310000E-01	2.03935000E-01	4.08451454E-02
2.68810000E-01	2.71080000E-01	4.10281848E-02
2.69320000E-01	2.48427500E-01	4.18262810E-02
2.69830000E-01	2.29330000E-01	4.12700921E-02
2.70330000E-01	2.14980000E-01	4.11363461E-02
2.70840000E-01	2.68650000E-01	4.09194129E-02
2.71340000E-01	2.68682500E-01	4.08327547E-02
2.71850000E-01	2.55112500E-01	4.07663556E-02
2.72360000E-01	3.06297500E-01	4.08059812E-02
2.72860000E-01	2.16500000E-01	4.08812726E-02
2.73370000E-01	2.42487500E-01	4.08910427E-02
2.73880000E-01	3.37222500E-01	4.02100882E-02
2.74380000E-01	2.77567500E-01	4.05400113E-02
2.74890000E-01	3.13955000E-01	4.07286508E-02
2.75400000E-01	2.10622500E-01	4.03952239E-02
2.75900000E-01	2.62842500E-01	4.01000815E-02
2.76410000E-01	2.60267500E-01	4.04389537E-02
2.76920000E-01	2.71245000E-01	4.01076940E-02
2.77420000E-01	2.15667500E-01	3.99272865E-02
2.77930000E-01	2.33827500E-01	3.99611726E-02
2.78440000E-01	1.89185000E-01	3.98573372E-02
2.78940000E-01	3.01395000E-01	4.01723524E-02
2.79450000E-01	3.17282500E-01	4.00916999E-02
2.79960000E-01	2.26900000E-01	4.06809540E-02
2.80460000E-01	2.61852500E-01	3.96499008E-02
2.80970000E-01	2.19627500E-01	3.95605869E-02
2.81480000E-01	2.41557500E-01	3.97848805E-02
2.81980000E-01	2.71667500E-01	3.98448067E-02
2.82490000E-01	2.35125000E-01	3.93934718E-02
2.83000000E-01	2.51075000E-01	3.99357364E-02
2.83500000E-01	2.27762500E-01	3.98626753E-02
2.84010000E-01	2.69770000E-01	3.97278796E-02
2.84520000E-01	1.96870000E-01	3.95888328E-02
2.85020000E-01	3.06942500E-01	3.96992612E-02
2.85530000E-01	2.76900000E-01	3.95452118E-02
2.86040000E-01	2.30487500E-01	3.90373108E-02
2.86540000E-01	2.96797500E-01	3.91246775E-02
2.87050000E-01	3.00635000E-01	3.97878877E-02
2.87560000E-01	2.54017500E-01	3.96730850E-02
2.88060000E-01	2.26902500E-01	3.95879333E-02
2.88570000E-01	2.25425000E-01	3.96306125E-02
2.89080000E-01	2.53920000E-01	4.00658958E-02
2.89580000E-01	2.11167500E-01	3.93080543E-02
2.90090000E-01	2.77192500E-01	3.96598732E-02
2.90590000E-01	2.58345000E-01	4.00562363E-02
2.91100000E-01	2.44537500E-01	3.97072459E-02
2.91610000E-01	2.49525000E-01	3.94616590E-02
2.92110000E-01	2.71545000E-01	3.95273678E-02
2.92620000E-01	2.31212500E-01	3.98210841E-02
2.93130000E-01	2.73375000E-01	3.94251922E-02
2.93630000E-01	2.49295000E-01	3.91660297E-02
2.94140000E-01	2.51595000E-01	4.00238740E-02
2.94650000E-01	1.98110000E-01	3.92809358E-02
2.95150000E-01	2.55252500E-01	3.93962445E-02
2.95660000E-01	2.43735000E-01	3.93336980E-02
2.96170000E-01	2.23862500E-01	3.95172774E-02
2.96670000E-01	2.24782500E-01	3.93685119E-02
2.97180000E-01	2.43560000E-01	3.94975065E-02
2.97690000E-01	2.31490000E-01	3.93294361E-02
2.98190000E-01	2.28275000E-01	3.92135623E-02
2.98700000E-01	2.03762500E-01	3.89903538E-02
2.99210000E-01	1.74777500E-01	3.95935455E-02
2.99710000E-01	2.49112500E-01	3.98003344E-02
3.00220000E-01	2.55890000E-01	3.92565447E-02
3.00730000E-01	2.56335000E-01	3.90895352E-02
3.01230000E-01	2.06417500E-01	3.91085677E-02
3.01740000E-01	2.38690000E-01	3.91870662E-02
3.02250000E-01	2.09897500E-01	3.92610438E-02
3.02750000E-01	2.38480000E-01	3.91949418E-02
3.03260000E-01	1.92320000E-01	3.93054108E-02
3.03770000E-01	2.66825000E-01	3.88732115E-02
3.04270000E-01	2.37882500E-01	3.88411551E-02
3.04780000E-01	2.48277500E-01	3.91609597E-02
3.05290000E-01	1.26462500E-01	3.88315016E-02
3.05790000E-01	2.52530000E-01	3.89793566E-02
3.06300000E-01	2.89685000E-01	3.86927693E-02
3.06800000E-01	1.85372500E-01	3.87298844E-02
3.07310000E-01	2.19730000E-01	3.90585532E-02
3.07820000E-01	2.21832500E-01	3.91984482E-02
3.08320000E-01	2.83322500E-01	3.93310063E-02
3.08830000E-01	2.12855000E-01	3.93634251E-02
3.09340000E-01	1.51600000E-01	3.91098363E-02
3.09840000E-01	2.06005000E-01	3.89247471E-02
3.10350000E-01	2.25155000E-01	3.91503550E-02
3.10860000E-01	2.24377500E-01	3.93847142E-02
3.11360000E-01	2.05257500E-01	3.94767510E-02
3.11870000E-01	2.10075000E-01	4.01656840E-02
3.12380000E-01	2.25597500E-01	4.03710083E-02
3.12880000E-01	1.79500000E-01	4.04599142E-02
3.13390000E-01	2.23465000E-01	4.06655629E-02
3.13900000E-01	1.73992500E-01	4.07000768E-02
3.14400000E-01	2.58135000E-01	4.12084673E-02
3.14910000E-01	2.03522500E-01	4.11615466E-02
3.15420000E-01	1.94287500E-01	4.11767411E-02
3.15920000E-01	1.62982500E-01	4.11827751E-02
3.16430000E-01	2.50787500E-01	4.15426130E-02
3.16940000E-01	2.17730000E-01	4.13168936E-02
3.17440000E-01	2.42577500E-01	4.20167747E-02
3.17950000E-01	2.16157500E-01	4.19448717E-02
3.18450000E-01	1.93620000E-01	4.14328818E-02
3.18960000E-01	2.00445000E-01	4.16495363E-02
3.19470000E-01	2.30022500E-01	4.22463428E-02
3.19970000E-01	2.03882500E-01	4.14963255E-02
3.20480000E-01	2.36062500E-01	4.18474865E-02
3.20990000E-01	2.05900000E-01	4.32724673E-02
3.21490000E-01	2.36587500E-01	4.19170461E-02
3.22000000E-01	2.59402500E-01	4.17113535E-02
3.22510000E-01	2.76325000E-01	4.17030333E-02
3.23010000E-01	1.93290000E-01	4.22259820E-02
3.23520000E-01	2.09702500E-01	4.20838820E-02
3.24030000E-01	2.69345000E-01	4.23949488E-02
3.24530000E-01	2.27967500E-01	4.20031369E-02
3.25040000E-01	1.71667500E-01	4.16928389E-02
3.25550000E-01	1.96577500E-01	4.19257159E-02
3.26050000E-01	1.43277500E-01	4.20087844E-02
3.26560000E-01	1.70510000E-01	4.21355471E-02
3.27070000E-01	1.97985000E-01	4.22731010E-02
3.27570000E-01	1.61075000E-01	4.19927135E-02
3.28080000E-01	2.33845000E-01	4.23028741E-02
3.28590000E-01	2.01902500E-01	4.26792013E-02
3.29090000E-01	2.08857500E-01	4.19951565E-02
3.29600000E-01	1.76020000E-01	4.14100605E-02
3.30100000E-01	1.64820000E-01	4.25648489E-02
3.30610000E-01	2.09022500E-01	4.18241263E-02
3.31120000E-01	1.86170000E-01	4.25143315E-02
3.31620000E-01	2.04455000E-01	4.25090255E-02
3.32130000E-01	1.57792500E-01	4.22779915E-02
3.32640000E-01	1.15160000E-01	4.20715780E-02
3.33140000E-01	1.91565000E-01	4.26719364E-02
3.33650000E-01	1.75110000E-01	4.30513586E-02
3.34160000E-01	2.23740000E-01	4.26926654E-02
3.34660000E-01	1.61707500E-01	4.27959182E-02
3.35170000E-01	1.36827500E-01	4.24390387E-02
3.35680000E-01	1.54277500E-01	4.33553274E-02
3.36180000E-01	2.19560000E-01	4.33145144E-02
3.36690000E-01	2.49977500E-01	4.30016345E-02
3.37200000E-01	1.46177500E-01	4.28924472E-02
3.37700000E-01	1.87302500E-01	4.31278653E-02
3.38210000E-01	1.89837500E-01	4.24614416E-02
3.38720000E-01	2.30297500E-01	4.31278176E-02
3.39220000E-01	2.05380000E-01	4.33078407E-02
3.39730000E-01	2.03532500E-01	4.33598126E-02
3.40230000E-01	1.96722500E-01	4.28940230E-02
3.40740000E-01	1.61330000E-01	4.27977723E-02
3.41250000E-01	1.85357500E-01	4.28403704E-02
3.41750000E-01	1.98817500E-01	4.28903188E-02
3.42260000E-01	1.72555000E-01	4.29850426E-02
3.42770000E-01	1.82997500E-01	4.31533999E-02
3.43270000E-01	1.32350000E-01	4.27920023E-02
3.43780000E-01	1.70952500E-01	4.27615684E-02
3.44290000E-01	1.59880000E-01	4.32103425E-02
3.44790000E-01	1.77767500E-01	4.33202612E-02
3.45300000E-01	2.20435000E-01	4.36176199E-02
3.45810000E-01	1.88562500E-01	4.31615237E-02
3.46310000E-01	1.73430000E-01	4.39230790E-02
3.46820000E-01	1.28995000E-01	4.30921759E-02
3.47330000E-01	1.58552500E-01	4.31290252E-02
3.47830000E-01	2.14007500E-01	4.40133916E-02
3.48340000E-01	1.67365000E-01	4.40268712E-02
3.48840000E-01	1.96382500E-01	4.35532470E-02
3.49350000E-01	1.87240000E-01	4.36716070E-02
3.49860000E-01	1.76997500E-01	4.37136775E-02
3.50360000E-01	1.65247500E-01	4.34369393E-02
3.50870000E-01	1.63155000E-01	4.32123691E-02
3.51380000E-01	1.61257500E-01	4.37794036E-02
3.51880000E-01	2.34420000E-01	4.38758724E-02
3.52390000E-01	2.26397500E-01	4.35610820E-02
3.52900000E-01	1.36340000E-01	4.30935803E-02
3.53400000E-01	1.65960000E-01	4.35116396E-02
3.53910000E-01	2.21195000E-01	4.36270817E-02
3.54420000E-01	1.66495000E-01	4.30848816E-02
3.54920000E-01	1.80387500E-01	4.31167466E-02
3.55430000E-01	1.72010000E-01	4.20260885E-02
3.55940000E-01	1.68610000E-01	4.20036204E-02
3.56440000E-01	1.06352500E-01	4.13438814E-02
3.56950000E-01	1.60967500E-01	4.11161373E-02
3.57450000E-01	1.25547500E-01	4.09871109E-02
3.57960000E-01	1.64340000E-01	4.04966600E-02
3.58470000E-01	1.50457500E-01	4.09112563E-02
3.58970000E-01	1.39292500E-01	4.18006613E-02
3.59480000E-01	1.90967500E-01	4.14933385E-02
3.59990000E-01	1.19965000E-01	4.10762225E-02
3.60490000E-01	1.94785000E-01	4.18788290E-02
3.61000000E-01	1.61717500E-01	4.13218803E-02
3.61510000E-01	2.57355000E-01	4.19299596E-02
3.62010000E-01	2.07837500E-01	4.22748280E-02
3.62520000E-01	1.52975000E-01	4.22815093E-02
3.63030000E-01	1.98177500E-01	4.21219225E-02
3.63530000E-01	2.00892500E-01	4.17304032E-02
3.64040000E-01	1.68482500E-01	4.21588739E-02
3.64550000E-01	1.79537500E-01	4.23739745E-02
3.65050000E-01	1.69647500E-01	4.27612474E-02
3.65560000E-01	1.35830000E-01	4.26344556E-02
3.66060000E-01	2.00055000E-01	4.29790139E-02
3.66570000E-01	1.32092500E-01	4.27319852E-02
3.67080000E-01	2.03455000E-01	4.28694288E-02
3.67580000E-01	1.29105000E-01	4.32240854E-02
3.68090000E-01	2.23742500E-01	4.30939553E-02
3.68600000E-01	1.89200000E-01	4.32955268E-02
3.69100000E-01	1.56900000E-01	4.36453411E-02
3.69610000E-01	2.00875000E-01	4.39954208E-02
3.70120000E-01	1.44695000E-01	4.41591867E-02
3.70620000E-01	1.41235000E-01	4.45913396E-02
3.71130000E-01	2.24485000E-01	4.49580406E-02
3.71640000E-01	2.25425000E-01	4.52259947E-02
3.72140000E-01	1.33842500E-01	4.49642946E-02
3.72650000E-01	2.29355000E-01	4.51418286E-02
3.73150000E-01	1.97902500E-01	4.59261713E-02
3.73660000E-01	1.27117500E-01	4.51624201E-02
3.74170000E-01	1.46667500E-01	4.47645113E-02
3.74670000E-01	1.36660000E-01	4.51544241E-02
3.75180000E-01	1.25132500E-01	4.55997301E-02
3.75690000E-01	1.25820000E-01	4.61422320E-02
3.76190000E-01	1.62892500E-01	4.50434582E-02
3.76700000E-01	1.55270000E-01	4.64360875E-02
3.77210000E-01	2.18070000E-01	4.55911014E-02
3.77710000E-01	2.41450000E-01	4.65071780E-02
3.78220000E-01	2.63830000E-01	4.74313832E-02
3.78730000E-01	1.23315000E-01	4.69858992E-02
3.79230000E-01	1.65227500E-01	4.73440226E-02
3.79740000E-01	1.43155000E-01	4.67296386E-02
3.80240000E-01	1.70492500E-01	4.79119944E-02
3.80750000E-01	1.70405000E-01	4.78612930E-02
3.81260000E-01	1.35265000E-01	4.74447928E-02
3.81760000E-01	1.29237500E-01	4.74288283E-02
3.82270000E-01	2.25265000E-01	4.83819226E-02
3.82780000E-01	1.44222500E-01	4.82685663E-02
3.83280000E-01	2.10730000E-01	4.82388013E-02
3.83790000E-01	1.59912500E-01	4.88311298E-02
3.84300000E-01	8.06000000E-02	4.91907256E-02
3.84800000E-01	1.61782500E-01	4.92964113E-02
3.85310000E-01	1.59697500E-01	4.95467439E-02
3.85820000E-01	1.84210000E-01	4.99039265E-02
3.86320000E-01	1.82265000E-01	4.95886970E-02
3.86830000E-01	1.42597500E-01	4.92614062E-02
3.87330000E-01	1.49142500E-01	5.00955372E-02
3.87840000E-01	2.02242500E-01	5.08158182E-02
3.88350000E-01	1.24905000E-01	5.04301277E-02
3.88850000E-01	2.52345000E-01	5.05758127E-02
3.89360000E-01	1.18260000E-01	5.14853769E-02
3.89870000E-01	1.01412500E-01	5.11341956E-02
3.90370000E-01	1.86885000E-01	5.15448425E-02
3.90880000E-01	1.97062500E-01	5.26654793E-02
3.91390000E-01	2.13605000E-01	5.16284160E-02
3.91890000E-01	1.01445000E-01	5.25046772E-02
3.92400000E-01	1.19652500E-01	5.27183501E-02
3.92900000E-01	1.58072500E-01	5.26548747E-02
3.93410000E-01	1.56940000E-01	5.27576738E-02
3.93920000E-01	1.03745000E-01	5.29968274E-02
3.94420000E-01	2.01152500E-01	5.37962458E-02
3.94930000E-01	1.11987500E-01	5.31033421E-02
3.95440000E-01	7.10500000E-02	5.38171890E-02
3.95940000E-01	2.66267500E-01	5.39224215E-02
3.96450000E-01	1.36732500E-01	5.54162748E-02
3.96960000E-01	1.57572500E-01	5.49276472E-02
3.97460000E-01	2.38972500E-01	5.54802855E-02
3.97970000E-01	9.51875000E-02	5.39444400E-02
3.98470000E-01	8.26700000E-02	5.56859173E-02
3.98980000E-01	1.36562500E-01	5.49908821E-02
3.99490000E-01	1.64077500E-01	5.62520376E-02
3.99990000E-01	1.41565000E-01	5.62625629E-02
4.00500000E-01	1.23945000E-01	5.64293884E-02
4.01010000E-01	1.63737500E-01	5.64310750E-02
4.01510000E-01	2.21935000E-01	5.50720728E-02
4.02020000E-01	1.48370000E-01	5.61896387E-02
4.02530000E-01	2.24902500E-01	5.71486321E-02
4.03030000E-01	2.47845000E-01	5.77076499E-02
4.03540000E-01	1.71695000E-01	5.73276859E-02
4.04050000E-01	1.62817500E-01	5.72992773E-02
4.04550000E-01	1.42235000E-01	5.82148586E-02
4.05060000E-01	1.27620000E-01	5.83935326E-02
4.05560000E-01	2.06800000E-01	5.74950915E-02
4.06070000E-01	1.20170000E-01	5.74476880E-02
4.06580000E-01	1.31435000E-01	5.89574423E-02
4.07080000E-01	8.86675000E-02	5.80084702E-02
4.07590000E-01	1.43782500E-01	5.86560898E-02
4.08100000E-01	2.22085000E-01	5.89379694E-02
4.08600000E-01	1.76092500E-01	5.89579417E-02
4.09110000E-01	1.38987500E-01	5.83173642E-02
4.09620000E-01	2.58162500E-01	5.96577515E-02
4.10120000E-01	1.64132500E-01	5.99978773E-02
4.10630000E-01	2.06540000E-01	5.95971003E-02
4.11130000E-01	2.91600000E-02	5.92917361E-02
4.11640000E-01	1.54797500E-01	6.12019140E-02
4.12150000E-01	1.82965000E-01	5.99166316E-02
4.12650000E-01	1.42360000E-01	5.93704884E-02
4.13160000E-01	2.27740000E-01	5.95537646E-02
4.13670000E-01	1.08927500E-01	6.14503997E-02
4.14170000E-01	6.43700000E-02	6.04769006E-02
4.14680000E-01	1.12207500E-01	6.06431787E-02
4.15180000E-01	1.21797500E-01	6.14687296E-02
4.15690000E-01	1.17112500E-01	6.30814031E-02
4.16200000E-01	8.26800000E-02	5.97687020E-02
4.16700000E-01	2.06407500E-01	6.12945106E-02
4.17210000E-01	5.24250000E-02	6.25459228E-02
4.17720000E-01	5.91575000E-02	6.15632313E-02
4.18220000E-01	1.36747500E-01	6.11419233E-02
4.18730000E-01	1.02932500E-01	6.31049219E-02
4.19240000E-01	2.20075000E-01	6.39618550E-02
4.19740000E-01	1.12762500E-01	6.28019851E-02
4.20250000E-01	1.17032500E-01	6.35896991E-02
4.20750000E-01	8.04625000E-02	6.51274648E-02
4.21260000E-01	2.04942500E-01	6.46608521E-02
4.21770000E-01	8.37300000E-02	6.23672231E-02
4.22270000E-01	1.21637500E-01	6.50589996E-02
4.22780000E-01	1.20335000E-01	6.63774274E-02
4.23290000E-01	5.44150000E-02	6.41508280E-02
4.23790000E-01	1.08677500E-01	6.45235205E-02
4.24300000E-01	2.87800000E-02	6.50883248E-02
4.24810000E-01	1.36122500E-01	6.87398581E-02
4.25310000E-01	2.28040000E-01	6.43222462E-02
4.25820000E-01	1.60077500E-01	6.76874224E-02
4.26320000E-01	1.51870000E-01	6.85680592E-02
4.26830000E-01	1.56695000E-01	7.02898799E-02
4.27340000E-01	-4.96000000E-03	6.70501310E-02
4.27840000E-01	1.50220000E-01	6.98768103E-02
4.28350000E-01	1.58782500E-01	7.12152178E-02
4.28860000E-01	1.66757500E-01	6.90427374E-02
4.29360000E-01	1.41530000E-01	6.85847150E-02
4.29870000E-01	2.46457500E-01	7.25917303E-02
4.30370000E-01	1.63975000E-01	7.39384868E-02
4.30880000E-01	5.14175000E-02	7.05719097E-02
4.31390000E-01	1.54075000E-01	7.25479059E-02
4.31890000E-01	1.14140000E-01	7.47075874E-02
4.32400000E-01	9.81350000E-02	7.32581090E-02
4.32910000E-01	1.67237500E-01	7.43753411E-02
4.33410000E-01	1.63150000E-01	7.48879160E-02
4.33920000E-01	1.23490000E-01	7.79446716E-02
4.34430000E-01	1.14275000E-01	7.43065788E-02
4.34930000E-01	1.90595000E-01	7.68708767E-02
4.35440000E-01	2.16072500E-01	7.79732977E-02
4.35940000E-01	1.00152500E-01	7.86424375E-02
4.36450000E-01	1.57910000E-01	7.85986685E-02
4.36960000E-01	2.85915000E-01	7.89536389E-02
4.37460000E-01	9.22350000E-02	7.87057039E-02
4.37970000E-01	2.36952500E-01	8.07952642E-02
4.38480000E-01	4.41500000E-02	8.13142881E-02
4.38980000E-01	1.17752500E-01	8.08102510E-02
4.39490000E-01	1.34150000E-02	8.50772204E-02
4.39990000E-01	2.32232500E-01	8.40931547E-02
