## Supplementary material for "Disordered proteins interact with the chemical environment to tune their protective function during drying": File S1: Sucrose.csv

Q	I(Q)	Error
1.14000000E-02	5.01278010E+01	1.10918115E+01
1.19100000E-02	4.54670981E+01	8.78141595E+00
1.24200000E-02	4.39089244E+01	7.29711878E+00
1.29200000E-02	4.02816602E+01	5.62462061E+00
1.34300000E-02	3.83274966E+01	3.90821174E+00
1.39400000E-02	3.54544696E+01	3.26963789E+00
1.44400000E-02	3.30402894E+01	2.12878783E+00
1.49500000E-02	3.13206179E+01	1.44618401E+00
1.54600000E-02	3.02159160E+01	1.05657562E+00
1.59600000E-02	2.91336968E+01	7.74657279E-01
1.64700000E-02	2.80174136E+01	5.94609403E-01
1.69800000E-02	2.68256715E+01	4.85105023E-01
1.74800000E-02	2.57369742E+01	3.91504369E-01
1.79900000E-02	2.46054744E+01	2.75210026E-01
1.85000000E-02	2.37830396E+01	2.14949829E-01
1.90000000E-02	2.29189541E+01	1.82442747E-01
1.95100000E-02	2.20571009E+01	1.42939230E-01
2.00200000E-02	2.13906087E+01	1.30747964E-01
2.05200000E-02	2.08756416E+01	1.12517051E-01
2.10300000E-02	2.00785822E+01	9.79150544E-02
2.15400000E-02	1.94578104E+01	9.04854429E-02
2.20400000E-02	1.88316646E+01	8.68053666E-02
2.25500000E-02	1.83474344E+01	7.84365854E-02
2.30600000E-02	1.77979181E+01	7.25542332E-02
2.35600000E-02	1.71560426E+01	6.79094100E-02
2.40700000E-02	1.66609079E+01	6.58009960E-02
2.45800000E-02	1.62839214E+01	6.11569728E-02
2.50900000E-02	1.58465156E+01	5.88078834E-02
2.55900000E-02	1.54819586E+01	5.76149103E-02
2.61000000E-02	1.49495765E+01	5.39315815E-02
2.66100000E-02	1.46486026E+01	5.33689044E-02
2.71100000E-02	1.42217400E+01	5.28375344E-02
2.76200000E-02	1.39666345E+01	5.12674733E-02
2.81300000E-02	1.36737565E+01	4.92807829E-02
2.86300000E-02	1.33065491E+01	4.88678699E-02
2.91400000E-02	1.29857595E+01	4.82664997E-02
2.96500000E-02	1.27392652E+01	4.72588224E-02
3.01500000E-02	1.23652132E+01	4.59248850E-02
3.06600000E-02	1.21270470E+01	4.52898700E-02
3.11700000E-02	1.19143864E+01	4.42296670E-02
3.16700000E-02	1.16064550E+01	4.37431583E-02
3.21800000E-02	1.13339650E+01	4.29607264E-02
3.26900000E-02	1.10780734E+01	4.29490886E-02
3.31900000E-02	1.07871069E+01	4.10896148E-02
3.37000000E-02	1.06384626E+01	4.15157178E-02
3.42100000E-02	1.03958969E+01	4.13902821E-02
3.47100000E-02	1.01533961E+01	4.04522036E-02
3.52200000E-02	9.88706200E+00	3.94168557E-02
3.57300000E-02	9.75914063E+00	3.94954707E-02
3.62300000E-02	9.45593913E+00	3.91979267E-02
3.67400000E-02	9.33718237E+00	3.83895618E-02
3.72500000E-02	9.07364538E+00	3.77507420E-02
3.77500000E-02	8.88381212E+00	3.68246823E-02
3.82600000E-02	8.64180413E+00	3.64774390E-02
3.87700000E-02	8.48952250E+00	3.59607984E-02
3.92700000E-02	8.30003737E+00	3.59368277E-02
3.97800000E-02	8.10502188E+00	3.60236711E-02
4.02900000E-02	7.97560387E+00	3.48532230E-02
4.08000000E-02	7.75195400E+00	3.48934125E-02
4.13000000E-02	7.59553788E+00	3.50702705E-02
4.18100000E-02	7.43511487E+00	3.43560188E-02
4.23200000E-02	7.26913613E+00	3.39680573E-02
4.28200000E-02	7.12265787E+00	3.35961297E-02
4.33300000E-02	7.01088750E+00	3.33786122E-02
4.38400000E-02	6.85561737E+00	3.27558568E-02
4.43400000E-02	6.73820250E+00	3.28341753E-02
4.48500000E-02	6.57343025E+00	3.24901238E-02
4.53600000E-02	6.46316875E+00	3.21627116E-02
4.58600000E-02	6.40348600E+00	3.16671658E-02
4.63700000E-02	6.25669650E+00	3.20808724E-02
4.68800000E-02	6.14122550E+00	3.14898732E-02
4.73800000E-02	6.04175725E+00	3.07895783E-02
4.78900000E-02	5.92331450E+00	3.08698690E-02
4.84000000E-02	5.77687450E+00	3.09481018E-02
4.89000000E-02	5.69999387E+00	3.03403564E-02
4.94100000E-02	5.59638062E+00	3.01547488E-02
4.99200000E-02	5.47694850E+00	2.97891891E-02
5.04200000E-02	5.48136525E+00	2.97474936E-02
5.09300000E-02	5.30602875E+00	2.90731417E-02
5.14400000E-02	5.23318387E+00	2.90648132E-02
5.19400000E-02	5.13391900E+00	2.87119959E-02
5.24500000E-02	5.02733812E+00	2.79789823E-02
5.29600000E-02	4.98189138E+00	2.79450744E-02
5.34600000E-02	4.95293387E+00	2.79212123E-02
5.39700000E-02	4.84197413E+00	2.78514356E-02
5.44800000E-02	4.75655075E+00	2.71817282E-02
5.49800000E-02	4.69973812E+00	2.70057159E-02
5.54900000E-02	4.60198425E+00	2.73730149E-02
5.60000000E-02	4.50058475E+00	2.69123547E-02
5.65000000E-02	4.47256725E+00	2.68445596E-02
5.70100000E-02	4.39569213E+00	2.66840108E-02
5.75200000E-02	4.34454025E+00	2.64729060E-02
5.80300000E-02	4.30165575E+00	2.64068144E-02
5.85300000E-02	4.19609813E+00	2.62353605E-02
5.90400000E-02	4.17382212E+00	2.64229241E-02
5.95500000E-02	4.13220475E+00	2.55835990E-02
6.00500000E-02	4.11133512E+00	2.58056101E-02
6.05600000E-02	4.04561237E+00	2.57854324E-02
6.10700000E-02	4.06408775E+00	2.56904519E-02
6.15700000E-02	4.02726962E+00	2.52748227E-02
6.20800000E-02	4.02733362E+00	2.53045602E-02
6.25900000E-02	4.00205125E+00	2.52686099E-02
6.30900000E-02	3.99951763E+00	2.49588421E-02
6.36000000E-02	4.00091200E+00	2.48749955E-02
6.41100000E-02	3.98383613E+00	2.49428906E-02
6.46100000E-02	4.04614562E+00	2.44395841E-02
6.51200000E-02	3.95421237E+00	2.46742697E-02
6.56300000E-02	3.96960300E+00	2.43306470E-02
6.61300000E-02	3.95108813E+00	2.44429445E-02
6.66400000E-02	3.86025813E+00	2.39220286E-02
6.71500000E-02	3.82971550E+00	2.39413153E-02
6.76500000E-02	3.73471962E+00	2.38934707E-02
6.81600000E-02	3.65750862E+00	2.37162887E-02
6.86700000E-02	3.58490925E+00	2.35395807E-02
6.91700000E-02	3.49538638E+00	2.33754492E-02
6.96800000E-02	3.35315887E+00	2.34621670E-02
7.01900000E-02	3.30613750E+00	2.31460268E-02
7.06900000E-02	3.20099862E+00	2.29229432E-02
7.12000000E-02	3.15596762E+00	2.30986540E-02
7.17100000E-02	3.11314950E+00	2.27687454E-02
7.22100000E-02	3.04697750E+00	2.25806005E-02
7.27200000E-02	3.02819350E+00	2.27892776E-02
7.32300000E-02	2.96772538E+00	2.25228461E-02
7.37300000E-02	2.88393313E+00	2.22472430E-02
7.42400000E-02	2.86318675E+00	2.21261906E-02
7.47500000E-02	2.80799437E+00	2.23570871E-02
7.52600000E-02	2.75381212E+00	2.19399143E-02
7.57600000E-02	2.76941200E+00	2.17990877E-02
7.62700000E-02	2.70636012E+00	2.16761631E-02
7.67800000E-02	2.65412375E+00	2.17214367E-02
7.72800000E-02	2.60641500E+00	2.14917081E-02
7.77900000E-02	2.60962588E+00	2.15520103E-02
7.83000000E-02	2.56895162E+00	2.14600116E-02
7.88000000E-02	2.54871325E+00	2.15699576E-02
7.93100000E-02	2.48724075E+00	2.14960234E-02
7.98200000E-02	2.49039237E+00	2.18964549E-02
8.03200000E-02	2.48390150E+00	2.17922808E-02
8.08300000E-02	2.41449638E+00	2.16929755E-02
8.13400000E-02	2.41870413E+00	2.17555638E-02
8.18400000E-02	2.39022163E+00	2.19769339E-02
8.23500000E-02	2.35541675E+00	2.16845428E-02
8.28600000E-02	2.33499400E+00	2.17384486E-02
8.33600000E-02	2.27294388E+00	2.21106676E-02
8.38700000E-02	2.27329513E+00	2.17033121E-02
8.43800000E-02	2.25439437E+00	2.16370453E-02
8.48800000E-02	2.22921837E+00	2.16921447E-02
8.53900000E-02	2.21905775E+00	2.18874011E-02
8.59000000E-02	2.15568800E+00	2.15580428E-02
8.64000000E-02	2.18144513E+00	2.15132226E-02
8.69100000E-02	2.10692863E+00	2.18262369E-02
8.74200000E-02	2.08619487E+00	2.15613529E-02
8.79200000E-02	2.09323587E+00	2.14395532E-02
8.84300000E-02	2.10429113E+00	2.14174054E-02
8.89400000E-02	2.01477500E+00	2.17163341E-02
8.94400000E-02	2.01010213E+00	2.13960064E-02
8.99500000E-02	1.97955187E+00	2.13578958E-02
9.04600000E-02	1.96937475E+00	2.15811200E-02
9.09600000E-02	1.97942662E+00	2.13410138E-02
9.14700000E-02	1.93672025E+00	2.09857221E-02
9.19800000E-02	1.92370863E+00	2.08222642E-02
9.24800000E-02	1.86047387E+00	2.09847389E-02
9.29900000E-02	1.89064287E+00	2.06761187E-02
9.35000000E-02	1.84397750E+00	2.08761487E-02
9.40100000E-02	1.84267562E+00	2.10975169E-02
9.45100000E-02	1.84520100E+00	2.09700090E-02
9.50200000E-02	1.78646312E+00	2.10041983E-02
9.55300000E-02	1.79009537E+00	2.08561644E-02
9.60300000E-02	1.75815950E+00	2.10856730E-02
9.65400000E-02	1.79046800E+00	2.08640389E-02
9.70500000E-02	1.74206800E+00	2.08946074E-02
9.75500000E-02	1.73962200E+00	2.09915425E-02
9.80600000E-02	1.69301350E+00	2.08235979E-02
9.85700000E-02	1.70645837E+00	2.08086272E-02
9.90700000E-02	1.71566638E+00	2.08368313E-02
9.95800000E-02	1.65199225E+00	2.08727893E-02
1.00090000E-01	1.65332900E+00	2.05063318E-02
1.00590000E-01	1.64211187E+00	2.06675084E-02
1.01100000E-01	1.61646487E+00	2.10285324E-02
1.01610000E-01	1.61855188E+00	2.07590517E-02
1.02110000E-01	1.57580088E+00	2.08838971E-02
1.02620000E-01	1.59171175E+00	2.10739488E-02
1.03130000E-01	1.57002150E+00	2.10472620E-02
1.03630000E-01	1.55176188E+00	2.04342988E-02
1.04140000E-01	1.53380675E+00	2.02398705E-02
1.04650000E-01	1.51732250E+00	2.03227175E-02
1.05150000E-01	1.51119438E+00	1.99252560E-02
1.05660000E-01	1.46352050E+00	1.99689706E-02
1.06170000E-01	1.45763788E+00	2.03421580E-02
1.06670000E-01	1.47134488E+00	2.00033867E-02
1.07180000E-01	1.48519700E+00	1.98347455E-02
1.07690000E-01	1.45841425E+00	1.96390073E-02
1.08190000E-01	1.45237325E+00	1.97077349E-02
1.08700000E-01	1.44092587E+00	1.92319363E-02
1.09210000E-01	1.40350275E+00	1.93281514E-02
1.09710000E-01	1.38536275E+00	1.92264555E-02
1.10220000E-01	1.38455750E+00	1.88908593E-02
1.10730000E-01	1.37886688E+00	1.88293995E-02
1.11230000E-01	1.36390525E+00	1.88212354E-02
1.11740000E-01	1.34891100E+00	1.88269562E-02
1.12250000E-01	1.32872213E+00	1.86156378E-02
1.12750000E-01	1.32905125E+00	1.84567123E-02
1.13260000E-01	1.29732163E+00	1.86503206E-02
1.13770000E-01	1.32217587E+00	1.84127120E-02
1.14280000E-01	1.31442763E+00	1.81514299E-02
1.14780000E-01	1.29672975E+00	1.82760151E-02
1.15290000E-01	1.27791150E+00	1.81853015E-02
1.15800000E-01	1.26696250E+00	1.79843302E-02
1.16300000E-01	1.25025250E+00	1.79886388E-02
1.16810000E-01	1.26125637E+00	1.80861443E-02
1.17320000E-01	1.24173638E+00	1.77155010E-02
1.17820000E-01	1.23606763E+00	1.79052610E-02
1.18330000E-01	1.22351850E+00	1.76657346E-02
1.18840000E-01	1.23950488E+00	1.78265931E-02
1.19340000E-01	1.23104813E+00	1.75887149E-02
1.19850000E-01	1.19243938E+00	1.74606473E-02
1.20360000E-01	1.20498937E+00	1.75397605E-02
1.20860000E-01	1.17962725E+00	1.73459745E-02
1.21370000E-01	1.17694050E+00	1.73623744E-02
1.21880000E-01	1.15968937E+00	1.73533648E-02
1.22380000E-01	1.14484350E+00	1.72209433E-02
1.22890000E-01	1.13472313E+00	1.71524712E-02
1.23400000E-01	1.11925325E+00	1.71891505E-02
1.23900000E-01	1.13321400E+00	1.71677224E-02
1.24410000E-01	1.15989550E+00	1.68537040E-02
1.24920000E-01	1.11978013E+00	1.69575918E-02
1.25420000E-01	1.11096038E+00	1.69366203E-02
1.25930000E-01	1.08889425E+00	1.68617784E-02
1.26440000E-01	1.10659362E+00	1.65860796E-02
1.26940000E-01	1.09455513E+00	1.65168561E-02
1.27450000E-01	1.06204475E+00	1.66873359E-02
1.27960000E-01	1.08337750E+00	1.64486915E-02
1.28460000E-01	1.05899037E+00	1.65237618E-02
1.28970000E-01	1.08014225E+00	1.63777233E-02
1.29480000E-01	1.07043437E+00	1.62522449E-02
1.29980000E-01	1.04963325E+00	1.62293820E-02
1.30490000E-01	1.04617612E+00	1.62842470E-02
1.31000000E-01	1.03883338E+00	1.63042666E-02
1.31500000E-01	1.02467812E+00	1.61093037E-02
1.32010000E-01	1.02248313E+00	1.60910795E-02
1.32520000E-01	1.00124413E+00	1.60310078E-02
1.33020000E-01	1.01298000E+00	1.59689548E-02
1.33530000E-01	1.03293525E+00	1.58620473E-02
1.34040000E-01	9.92942750E-01	1.58115880E-02
1.34540000E-01	1.00915362E+00	1.58636506E-02
1.35050000E-01	9.94084375E-01	1.57870324E-02
1.35560000E-01	9.85814375E-01	1.57816422E-02
1.36060000E-01	9.54634000E-01	1.56600659E-02
1.36570000E-01	9.60903750E-01	1.56239564E-02
1.37080000E-01	9.69676250E-01	1.57445269E-02
1.37580000E-01	9.52818875E-01	1.55766869E-02
1.38090000E-01	9.25445000E-01	1.55913183E-02
1.38600000E-01	9.41829375E-01	1.54528796E-02
1.39110000E-01	9.20024500E-01	1.54544129E-02
1.39610000E-01	8.95408250E-01	1.54707924E-02
1.40120000E-01	8.94117250E-01	1.54320346E-02
1.40630000E-01	9.15492375E-01	1.52487662E-02
1.41130000E-01	9.28162375E-01	1.52331676E-02
1.41640000E-01	8.92388500E-01	1.51581197E-02
1.42150000E-01	8.86976875E-01	1.52364104E-02
1.42650000E-01	8.67939000E-01	1.51798382E-02
1.43160000E-01	9.05583625E-01	1.51406307E-02
1.43670000E-01	8.89338375E-01	1.51256775E-02
1.44170000E-01	8.84401875E-01	1.50609148E-02
1.44680000E-01	8.69396875E-01	1.49925700E-02
1.45190000E-01	8.62423000E-01	1.50755833E-02
1.45690000E-01	8.63112125E-01	1.49879652E-02
1.46200000E-01	8.67178250E-01	1.48427705E-02
1.46710000E-01	8.46048875E-01	1.49064558E-02
1.47210000E-01	8.59196875E-01	1.48753494E-02
1.47720000E-01	8.42310625E-01	1.48827623E-02
1.48230000E-01	8.45019875E-01	1.48060922E-02
1.48730000E-01	8.30829875E-01	1.47933987E-02
1.49240000E-01	8.36330750E-01	1.47408209E-02
1.49750000E-01	7.90532750E-01	1.47475669E-02
1.50250000E-01	8.01506500E-01	1.46945018E-02
1.50760000E-01	7.98362375E-01	1.46637463E-02
1.51270000E-01	8.17274250E-01	1.45687403E-02
1.51770000E-01	8.07632250E-01	1.46469736E-02
1.52280000E-01	8.04681500E-01	1.46247010E-02
1.52790000E-01	7.74712125E-01	1.45025519E-02
1.53290000E-01	7.58463750E-01	1.44232476E-02
1.53800000E-01	7.48160250E-01	1.44988198E-02
1.54310000E-01	7.85408875E-01	1.43646242E-02
1.54810000E-01	7.72560375E-01	1.43850630E-02
1.55320000E-01	7.62182375E-01	1.43006383E-02
1.55830000E-01	7.65245375E-01	1.42729971E-02
1.56330000E-01	7.54605750E-01	1.42696094E-02
1.56840000E-01	7.57298625E-01	1.41924155E-02
1.57350000E-01	7.50209250E-01	1.42786286E-02
1.57850000E-01	7.39237250E-01	1.41839541E-02
1.58360000E-01	7.44991000E-01	1.39692147E-02
1.58870000E-01	7.32100375E-01	1.40206057E-02
1.59370000E-01	7.20025625E-01	1.40311479E-02
1.59880000E-01	7.25880125E-01	1.39693689E-02
1.60390000E-01	7.14727250E-01	1.39110194E-02
1.60890000E-01	7.33406875E-01	1.39873150E-02
1.61400000E-01	7.20063125E-01	1.39555327E-02
1.61910000E-01	7.14363500E-01	1.38580351E-02
1.62410000E-01	6.87787000E-01	1.38362147E-02
1.62920000E-01	7.05284250E-01	1.38753469E-02
1.63430000E-01	6.98902875E-01	1.37951582E-02
1.63930000E-01	6.81690500E-01	1.37190256E-02
1.64440000E-01	6.91598625E-01	1.38635918E-02
1.64950000E-01	6.88926375E-01	1.36946806E-02
1.65450000E-01	6.80641000E-01	1.36568580E-02
1.65960000E-01	6.74993125E-01	1.36754557E-02
1.66470000E-01	6.87722625E-01	1.36860946E-02
1.66970000E-01	6.55266250E-01	1.35705386E-02
1.67480000E-01	6.55497000E-01	1.37383374E-02
1.67990000E-01	6.62214500E-01	1.38014693E-02
1.68490000E-01	6.57064875E-01	1.38386182E-02
1.69000000E-01	6.76732125E-01	1.38494202E-02
1.69510000E-01	6.62055125E-01	1.38943352E-02
1.70010000E-01	6.43687875E-01	1.39252104E-02
1.70520000E-01	6.47871375E-01	1.38332117E-02
1.71030000E-01	6.70149625E-01	1.39237593E-02
1.71530000E-01	6.50835125E-01	1.39759077E-02
1.72040000E-01	6.56287625E-01	1.39817540E-02
1.72550000E-01	6.57250000E-01	1.39368616E-02
1.73050000E-01	6.46141125E-01	1.39695663E-02
1.73560000E-01	6.66327625E-01	1.40251566E-02
1.74070000E-01	6.74236250E-01	1.39046645E-02
1.74570000E-01	6.45266000E-01	1.39397532E-02
1.75080000E-01	6.32821000E-01	1.39785780E-02
1.75590000E-01	6.18399875E-01	1.39937258E-02
1.76100000E-01	6.42831250E-01	1.38910392E-02
1.76600000E-01	6.52889250E-01	1.39632603E-02
1.77110000E-01	6.07894500E-01	1.40782315E-02
1.77620000E-01	6.33453750E-01	1.38646009E-02
1.78120000E-01	6.17585125E-01	1.39677910E-02
1.78630000E-01	6.03568875E-01	1.40698612E-02
1.79140000E-01	6.09953875E-01	1.39234572E-02
1.79640000E-01	6.28392000E-01	1.38146236E-02
1.80150000E-01	6.26708375E-01	1.38453429E-02
1.80660000E-01	6.10796250E-01	1.39694223E-02
1.81160000E-01	5.90278250E-01	1.37843015E-02
1.81670000E-01	5.70626125E-01	1.39798064E-02
1.82180000E-01	5.99612625E-01	1.42075976E-02
1.82680000E-01	5.98748875E-01	1.42149441E-02
1.83190000E-01	5.97957000E-01	1.42200323E-02
1.83700000E-01	5.93756875E-01	1.42916361E-02
1.84200000E-01	5.83057750E-01	1.43460198E-02
1.84710000E-01	5.92063250E-01	1.42685769E-02
1.85220000E-01	5.97855500E-01	1.43656026E-02
1.85720000E-01	6.01841000E-01	1.44660855E-02
1.86230000E-01	5.73861625E-01	1.44564120E-02
1.86740000E-01	5.68805500E-01	1.44867280E-02
1.87240000E-01	5.88976000E-01	1.45870592E-02
1.87750000E-01	5.74137250E-01	1.46701728E-02
1.88260000E-01	5.95874250E-01	1.45019860E-02
1.88760000E-01	5.61701125E-01	1.45555463E-02
1.89270000E-01	5.75592500E-01	1.47109501E-02
1.89780000E-01	5.51789625E-01	1.46358308E-02
1.90280000E-01	5.70667375E-01	1.46817906E-02
1.90790000E-01	5.86501000E-01	1.47050973E-02
1.91300000E-01	5.69405625E-01	1.48436049E-02
1.91800000E-01	5.78613000E-01	1.47116701E-02
1.92310000E-01	5.67623125E-01	1.47344850E-02
1.92820000E-01	5.74833125E-01	1.47960162E-02
1.93320000E-01	5.60372625E-01	1.48139334E-02
1.93830000E-01	5.89386750E-01	1.48293508E-02
1.94340000E-01	5.49238750E-01	1.48422769E-02
1.94840000E-01	5.65785125E-01	1.49222480E-02
1.95350000E-01	5.54575375E-01	1.48229189E-02
1.95860000E-01	5.41430500E-01	1.48468567E-02
1.96360000E-01	5.44463875E-01	1.49800466E-02
1.96870000E-01	5.43246500E-01	1.48733853E-02
1.97380000E-01	5.56619750E-01	1.48758685E-02
1.97880000E-01	5.47041750E-01	1.48926120E-02
1.98390000E-01	5.35053250E-01	1.50076978E-02
1.98900000E-01	5.29136000E-01	1.49173444E-02
1.99400000E-01	5.56336875E-01	1.48929024E-02
1.99910000E-01	5.56448500E-01	1.51204251E-02
2.00420000E-01	5.39210000E-01	1.49520458E-02
2.00920000E-01	5.35042875E-01	1.48787805E-02
2.01430000E-01	5.49310000E-01	1.50196397E-02
2.01940000E-01	5.17892750E-01	1.51673469E-02
2.02440000E-01	5.22478250E-01	1.49257027E-02
2.02950000E-01	5.40424250E-01	1.49888428E-02
2.03460000E-01	5.14420750E-01	1.51410337E-02
2.03960000E-01	5.29984125E-01	1.50577966E-02
2.04470000E-01	5.09371500E-01	1.49708219E-02
2.04980000E-01	5.25840125E-01	1.49483982E-02
2.05480000E-01	5.23243875E-01	1.50448192E-02
2.05990000E-01	5.07315000E-01	1.49018035E-02
2.06500000E-01	4.87600250E-01	1.49862180E-02
2.07000000E-01	4.96305375E-01	1.51023215E-02
2.07510000E-01	5.12160000E-01	1.49785389E-02
2.08020000E-01	5.34426625E-01	1.49688777E-02
2.08520000E-01	5.11722125E-01	1.50965010E-02
2.09030000E-01	4.85473125E-01	1.50955083E-02
2.09540000E-01	4.78112250E-01	1.48095478E-02
2.10040000E-01	4.96499375E-01	1.47405212E-02
2.10550000E-01	4.87886750E-01	1.50633189E-02
2.11060000E-01	4.90156125E-01	1.49266538E-02
2.11560000E-01	4.99584250E-01	1.48562563E-02
2.12070000E-01	4.82172125E-01	1.49569145E-02
2.12580000E-01	4.83591250E-01	1.50678105E-02
2.13080000E-01	4.76558750E-01	1.49025276E-02
2.13590000E-01	5.07677750E-01	1.49714951E-02
2.14100000E-01	4.95425125E-01	1.49491775E-02
2.14600000E-01	4.61208000E-01	1.49245660E-02
2.15110000E-01	4.80150125E-01	1.49040057E-02
2.15620000E-01	4.88378000E-01	1.49241056E-02
2.16120000E-01	4.58627750E-01	1.49955532E-02
2.16630000E-01	4.79513625E-01	1.47437911E-02
2.17140000E-01	4.72987000E-01	1.48037107E-02
2.17640000E-01	4.40248125E-01	1.49731066E-02
2.18150000E-01	4.41298625E-01	1.47572848E-02
2.18660000E-01	4.66083500E-01	1.47034192E-02
2.19160000E-01	4.70593750E-01	1.48197763E-02
2.19670000E-01	4.62887500E-01	1.48665352E-02
2.20180000E-01	4.54862125E-01	1.46370938E-02
2.20680000E-01	4.72915500E-01	1.47289991E-02
2.21190000E-01	4.54968875E-01	1.47952095E-02
2.21700000E-01	4.52374875E-01	1.46656626E-02
2.22200000E-01	4.63273625E-01	1.45868152E-02
2.22710000E-01	4.70052250E-01	1.45941198E-02
2.23220000E-01	4.30126500E-01	1.47324196E-02
2.23720000E-01	4.56155500E-01	1.44381352E-02
2.24230000E-01	4.45819750E-01	1.44197880E-02
2.24740000E-01	4.65915500E-01	1.45707399E-02
2.25240000E-01	4.47370125E-01	1.44025190E-02
2.25750000E-01	4.36052875E-01	1.42855893E-02
2.26260000E-01	4.56869250E-01	1.44309983E-02
2.26760000E-01	4.47569000E-01	1.43871382E-02
2.27270000E-01	4.35828875E-01	1.42451592E-02
2.27780000E-01	4.46271875E-01	1.42765142E-02
2.28280000E-01	4.32858875E-01	1.42961094E-02
2.28790000E-01	4.19273125E-01	1.41367584E-02
2.29300000E-01	4.60868375E-01	1.39885930E-02
2.29800000E-01	4.33111125E-01	1.41377674E-02
2.30310000E-01	4.37590125E-01	1.41035302E-02
2.30820000E-01	4.54475375E-01	1.37773831E-02
2.31320000E-01	4.38680875E-01	1.39391522E-02
2.31830000E-01	4.16100125E-01	1.39829202E-02
2.32340000E-01	4.19314875E-01	1.38008594E-02
2.32840000E-01	4.19958125E-01	1.38717273E-02
2.33350000E-01	4.11020000E-01	1.37782084E-02
2.33860000E-01	4.38887375E-01	1.38463820E-02
2.34360000E-01	4.10764500E-01	1.35988112E-02
2.34870000E-01	3.93781250E-01	1.36206049E-02
2.35380000E-01	3.92236625E-01	1.36567641E-02
2.35880000E-01	4.25391375E-01	1.35457062E-02
2.36390000E-01	4.01144625E-01	1.35005729E-02
2.36900000E-01	4.18504500E-01	1.35940488E-02
2.37400000E-01	4.31756875E-01	1.35705376E-02
2.37910000E-01	4.08570125E-01	1.33824561E-02
2.38420000E-01	4.10408000E-01	1.34356096E-02
2.38920000E-01	4.01358000E-01	1.34776267E-02
2.39430000E-01	4.23868375E-01	1.33863563E-02
2.39940000E-01	4.11237625E-01	1.33879503E-02
2.40440000E-01	4.09385625E-01	1.33578787E-02
2.40950000E-01	4.15787250E-01	1.33396556E-02
2.41450000E-01	4.05480000E-01	1.32190117E-02
2.41960000E-01	4.03185625E-01	1.32607907E-02
2.42470000E-01	3.96268625E-01	1.32833556E-02
2.42970000E-01	4.01340250E-01	1.31183357E-02
2.43480000E-01	4.11357875E-01	1.31789823E-02
2.43990000E-01	3.99507750E-01	1.31906981E-02
2.44490000E-01	4.01931375E-01	1.30954734E-02
2.45000000E-01	4.12339500E-01	1.30612016E-02
2.45510000E-01	3.79260000E-01	1.30297461E-02
2.46010000E-01	4.04672750E-01	1.30738417E-02
2.46520000E-01	3.90346250E-01	1.29614863E-02
2.47030000E-01	3.86266875E-01	1.29635127E-02
2.47530000E-01	3.90622125E-01	1.29892240E-02
2.48040000E-01	3.77036625E-01	1.29837073E-02
2.48550000E-01	3.85634375E-01	1.28760212E-02
2.49050000E-01	3.93298250E-01	1.29326208E-02
2.49560000E-01	3.76672625E-01	1.29060399E-02
2.50070000E-01	3.72187875E-01	1.27752934E-02
2.50570000E-01	3.82384625E-01	1.28504238E-02
2.51080000E-01	3.93629375E-01	1.28031260E-02
2.51590000E-01	3.89356875E-01	1.28164524E-02
2.52090000E-01	3.85233000E-01	1.26689347E-02
2.52600000E-01	3.84143250E-01	1.27181447E-02
2.53110000E-01	3.99250375E-01	1.27073837E-02
2.53610000E-01	3.72540250E-01	1.25685518E-02
2.54120000E-01	3.76042000E-01	1.25922776E-02
2.54630000E-01	3.79823000E-01	1.26210247E-02
2.55130000E-01	3.89017125E-01	1.25958090E-02
2.55640000E-01	3.80765875E-01	1.24682763E-02
2.56150000E-01	3.71099250E-01	1.24288172E-02
2.56650000E-01	3.57647875E-01	1.24202168E-02
2.57160000E-01	3.82851125E-01	1.23974940E-02
2.57670000E-01	3.77391875E-01	1.23302771E-02
2.58170000E-01	3.61960750E-01	1.23881484E-02
2.58680000E-01	3.69745375E-01	1.24060253E-02
2.59190000E-01	3.80520125E-01	1.23019497E-02
2.59690000E-01	3.62929250E-01	1.23275285E-02
2.60200000E-01	3.89536875E-01	1.22408992E-02
2.60710000E-01	3.78100000E-01	1.22244881E-02
2.61210000E-01	3.57930125E-01	1.21924944E-02
2.61720000E-01	3.84053500E-01	1.22045406E-02
2.62230000E-01	3.53155625E-01	1.21648154E-02
2.62730000E-01	3.67733000E-01	1.21311330E-02
2.63240000E-01	3.65286250E-01	1.21236505E-02
2.63750000E-01	3.68267625E-01	1.20676779E-02
2.64250000E-01	3.60528875E-01	1.21040687E-02
2.64760000E-01	3.67422125E-01	1.20840274E-02
2.65270000E-01	3.67462750E-01	1.20205340E-02
2.65770000E-01	3.47176250E-01	1.20471627E-02
2.66280000E-01	3.66943500E-01	1.19925267E-02
2.66790000E-01	3.73831125E-01	1.19616276E-02
2.67290000E-01	3.58523875E-01	1.19763487E-02
2.67800000E-01	3.73669625E-01	1.20057257E-02
2.68310000E-01	3.86911125E-01	1.19338974E-02
2.68810000E-01	3.78458375E-01	1.19073157E-02
2.69320000E-01	3.54555000E-01	1.19085087E-02
2.69830000E-01	3.74223625E-01	1.18908927E-02
2.70330000E-01	3.37505375E-01	1.18621677E-02
2.70840000E-01	3.54818500E-01	1.18425384E-02
2.71340000E-01	3.56342000E-01	1.18207447E-02
2.71850000E-01	3.55964375E-01	1.17559941E-02
2.72360000E-01	3.47125125E-01	1.17774706E-02
2.72860000E-01	3.35274750E-01	1.17831304E-02
2.73370000E-01	3.74881250E-01	1.17919672E-02
2.73880000E-01	3.49699125E-01	1.16805250E-02
2.74380000E-01	3.52591750E-01	1.17110328E-02
2.74890000E-01	3.48574500E-01	1.17003682E-02
2.75400000E-01	3.63996750E-01	1.16462390E-02
2.75900000E-01	3.58031750E-01	1.16432446E-02
2.76410000E-01	3.43923750E-01	1.16158343E-02
2.76920000E-01	3.36889125E-01	1.16288260E-02
2.77420000E-01	3.39667375E-01	1.15586877E-02
2.77930000E-01	3.38467625E-01	1.15936761E-02
2.78440000E-01	3.56058125E-01	1.16031157E-02
2.78940000E-01	3.28283250E-01	1.15534900E-02
2.79450000E-01	3.46273250E-01	1.15706291E-02
2.79960000E-01	3.44224500E-01	1.16021765E-02
2.80460000E-01	3.43106375E-01	1.15116177E-02
2.80970000E-01	3.53048250E-01	1.14597089E-02
2.81480000E-01	3.34559875E-01	1.14814829E-02
2.81980000E-01	3.37464375E-01	1.14920472E-02
2.82490000E-01	3.36260000E-01	1.14397248E-02
2.83000000E-01	3.31080500E-01	1.14356863E-02
2.83500000E-01	3.21426875E-01	1.14905956E-02
2.84010000E-01	3.19492875E-01	1.14351969E-02
2.84520000E-01	3.45233125E-01	1.14289670E-02
2.85020000E-01	3.27075625E-01	1.14331810E-02
2.85530000E-01	3.26251250E-01	1.14385870E-02
2.86040000E-01	3.42677375E-01	1.13333172E-02
2.86540000E-01	3.16327625E-01	1.13653419E-02
2.87050000E-01	3.39094000E-01	1.14169913E-02
2.87560000E-01	3.29918750E-01	1.13744598E-02
2.88060000E-01	3.47750625E-01	1.13377574E-02
2.88570000E-01	3.31633875E-01	1.14045292E-02
2.89080000E-01	3.11810875E-01	1.14280148E-02
2.89580000E-01	3.28956000E-01	1.13540103E-02
2.90090000E-01	3.30079375E-01	1.13430172E-02
2.90590000E-01	3.29854500E-01	1.13817687E-02
2.91100000E-01	3.25756250E-01	1.13618995E-02
2.91610000E-01	3.22195750E-01	1.13641702E-02
2.92110000E-01	3.32723250E-01	1.13912913E-02
2.92620000E-01	3.33970250E-01	1.14362609E-02
2.93130000E-01	3.08344750E-01	1.13546597E-02
2.93630000E-01	3.18360875E-01	1.13783756E-02
2.94140000E-01	3.14589000E-01	1.14018933E-02
2.94650000E-01	3.28151750E-01	1.13611383E-02
2.95150000E-01	3.24993250E-01	1.13328528E-02
2.95660000E-01	3.20217750E-01	1.13350280E-02
2.96170000E-01	3.14573250E-01	1.14120134E-02
2.96670000E-01	3.13129875E-01	1.13202411E-02
2.97180000E-01	3.05607125E-01	1.13078252E-02
2.97690000E-01	3.27979000E-01	1.13603253E-02
2.98190000E-01	3.08841875E-01	1.13343775E-02
2.98700000E-01	3.02614625E-01	1.12543941E-02
2.99210000E-01	3.21452000E-01	1.12897667E-02
2.99710000E-01	3.06808750E-01	1.13129282E-02
3.00220000E-01	3.07837000E-01	1.12706259E-02
3.00730000E-01	2.96967500E-01	1.12780340E-02
3.01230000E-01	3.18120125E-01	1.12820974E-02
3.01740000E-01	3.06310625E-01	1.13244628E-02
3.02250000E-01	3.05387625E-01	1.12346348E-02
3.02750000E-01	2.97526500E-01	1.12095832E-02
3.03260000E-01	3.12061375E-01	1.12507677E-02
3.03770000E-01	3.03863375E-01	1.11935503E-02
3.04270000E-01	3.21454375E-01	1.11806948E-02
3.04780000E-01	2.99799375E-01	1.11219301E-02
3.05290000E-01	3.09087000E-01	1.11928438E-02
3.05790000E-01	3.04963875E-01	1.11159858E-02
3.06300000E-01	3.22793125E-01	1.10749371E-02
3.06800000E-01	2.96349875E-01	1.11276103E-02
3.07310000E-01	3.02021625E-01	1.11828411E-02
3.07820000E-01	3.01557625E-01	1.11881330E-02
3.08320000E-01	3.13083250E-01	1.12905266E-02
3.08830000E-01	2.94856250E-01	1.13273381E-02
3.09340000E-01	2.97858875E-01	1.12569715E-02
3.09840000E-01	2.87228000E-01	1.12760228E-02
3.10350000E-01	3.01187750E-01	1.13718031E-02
3.10860000E-01	3.07098125E-01	1.13351695E-02
3.11360000E-01	2.91384000E-01	1.14222307E-02
3.11870000E-01	3.13321125E-01	1.15063283E-02
3.12380000E-01	3.00932125E-01	1.16577754E-02
3.12880000E-01	2.91349000E-01	1.16399636E-02
3.13390000E-01	2.98420000E-01	1.16780452E-02
3.13900000E-01	2.84026625E-01	1.17583091E-02
3.14400000E-01	2.90845000E-01	1.17749890E-02
3.14910000E-01	3.00250125E-01	1.18343449E-02
3.15420000E-01	2.76812375E-01	1.17873749E-02
3.15920000E-01	2.95482500E-01	1.19575859E-02
3.16430000E-01	2.82044125E-01	1.19003147E-02
3.16940000E-01	2.72595875E-01	1.18864032E-02
3.17440000E-01	2.72175250E-01	1.20194817E-02
3.17950000E-01	3.10765375E-01	1.20369975E-02
3.18450000E-01	2.83825500E-01	1.19623280E-02
3.18960000E-01	2.74450250E-01	1.19726999E-02
3.19470000E-01	2.73624875E-01	1.20475833E-02
3.19970000E-01	2.77501875E-01	1.19699777E-02
3.20480000E-01	2.83409625E-01	1.19999406E-02
3.20990000E-01	2.75734625E-01	1.21638700E-02
3.21490000E-01	3.04408875E-01	1.20491455E-02
3.22000000E-01	2.88925625E-01	1.19741450E-02
3.22510000E-01	2.79581750E-01	1.19659495E-02
3.23010000E-01	2.72498125E-01	1.20756145E-02
3.23520000E-01	3.06699625E-01	1.20638315E-02
3.24030000E-01	2.68213375E-01	1.20356861E-02
3.24530000E-01	2.71809375E-01	1.20313393E-02
3.25040000E-01	2.93823500E-01	1.20940096E-02
3.25550000E-01	2.78405000E-01	1.19610618E-02
3.26050000E-01	2.67372875E-01	1.20479375E-02
3.26560000E-01	2.75300625E-01	1.20490181E-02
3.27070000E-01	2.86052500E-01	1.20552782E-02
3.27570000E-01	2.80346875E-01	1.20227321E-02
3.28080000E-01	2.74026750E-01	1.20621739E-02
3.28590000E-01	2.72636000E-01	1.21642502E-02
3.29090000E-01	2.60273750E-01	1.20309161E-02
3.29600000E-01	2.81738250E-01	1.20799949E-02
3.30100000E-01	2.70327250E-01	1.21755007E-02
3.30610000E-01	2.74226625E-01	1.21284126E-02
3.31120000E-01	2.94158750E-01	1.20932955E-02
3.31620000E-01	2.66232875E-01	1.21689515E-02
3.32130000E-01	2.81458500E-01	1.22375625E-02
3.32640000E-01	2.72554125E-01	1.21419097E-02
3.33140000E-01	2.89089625E-01	1.21370556E-02
3.33650000E-01	2.71845625E-01	1.22601166E-02
3.34160000E-01	2.68246375E-01	1.22191810E-02
3.34660000E-01	2.61565250E-01	1.21646221E-02
3.35170000E-01	2.61999375E-01	1.22178275E-02
3.35680000E-01	2.76626250E-01	1.22852284E-02
3.36180000E-01	2.63541500E-01	1.22292167E-02
3.36690000E-01	2.92642375E-01	1.22081827E-02
3.37200000E-01	2.84161750E-01	1.22486646E-02
3.37700000E-01	2.74223500E-01	1.23196781E-02
3.38210000E-01	2.76340125E-01	1.22422127E-02
3.38720000E-01	2.79852250E-01	1.22519222E-02
3.39220000E-01	2.37113875E-01	1.23353738E-02
3.39730000E-01	2.57819625E-01	1.22866774E-02
3.40230000E-01	2.77586875E-01	1.22767750E-02
3.40740000E-01	2.50834875E-01	1.23617838E-02
3.41250000E-01	2.79169625E-01	1.23348293E-02
3.41750000E-01	2.47193000E-01	1.22950734E-02
3.42260000E-01	2.74202125E-01	1.23187427E-02
3.42770000E-01	2.56720750E-01	1.23807869E-02
3.43270000E-01	2.60633875E-01	1.23292244E-02
3.43780000E-01	2.81740625E-01	1.22722236E-02
3.44290000E-01	2.70192375E-01	1.23562316E-02
3.44790000E-01	2.65454250E-01	1.24503958E-02
3.45300000E-01	2.82356375E-01	1.23162061E-02
3.45810000E-01	2.65529375E-01	1.23271536E-02
3.46310000E-01	2.65621625E-01	1.24442904E-02
3.46820000E-01	2.50255625E-01	1.24176524E-02
3.47330000E-01	2.55104500E-01	1.23934431E-02
3.47830000E-01	2.53797750E-01	1.24769928E-02
3.48340000E-01	2.61306500E-01	1.25445054E-02
3.48840000E-01	2.53437125E-01	1.23517848E-02
3.49350000E-01	2.44415250E-01	1.24107449E-02
3.49860000E-01	2.61669250E-01	1.24157426E-02
3.50360000E-01	2.66403500E-01	1.24515333E-02
3.50870000E-01	2.64297250E-01	1.23039965E-02
3.51380000E-01	2.63780750E-01	1.24270274E-02
3.51880000E-01	2.70437375E-01	1.24505060E-02
3.52390000E-01	2.58505500E-01	1.23476229E-02
3.52900000E-01	2.45087750E-01	1.23415141E-02
3.53400000E-01	2.60141625E-01	1.24474179E-02
3.53910000E-01	2.49673375E-01	1.24242209E-02
3.54420000E-01	2.51182750E-01	1.22513806E-02
3.54920000E-01	2.69605625E-01	1.21276203E-02
3.55430000E-01	2.36086625E-01	1.19922213E-02
3.55940000E-01	2.53776250E-01	1.19741735E-02
3.56440000E-01	2.49690625E-01	1.17982911E-02
3.56950000E-01	2.30330875E-01	1.17945053E-02
3.57450000E-01	2.55829750E-01	1.17835672E-02
3.57960000E-01	2.59104000E-01	1.15440822E-02
3.58470000E-01	2.52979750E-01	1.16907717E-02
3.58970000E-01	2.57296625E-01	1.18246366E-02
3.59480000E-01	2.46536125E-01	1.18363088E-02
3.59990000E-01	2.44257875E-01	1.18394696E-02
3.60490000E-01	2.44296750E-01	1.18934958E-02
3.61000000E-01	2.43487250E-01	1.19804413E-02
3.61510000E-01	2.47465250E-01	1.19036970E-02
3.62010000E-01	2.56176375E-01	1.19092314E-02
3.62520000E-01	2.48883500E-01	1.21108873E-02
3.63030000E-01	2.50830500E-01	1.20921252E-02
3.63530000E-01	2.44763125E-01	1.19633472E-02
3.64040000E-01	2.63658125E-01	1.21651737E-02
3.64550000E-01	2.57273250E-01	1.21984501E-02
3.65050000E-01	2.61587500E-01	1.21437116E-02
3.65560000E-01	2.41221375E-01	1.21077226E-02
3.66060000E-01	2.53524000E-01	1.22065367E-02
3.66570000E-01	2.48989375E-01	1.22740407E-02
3.67080000E-01	2.42204250E-01	1.21658252E-02
3.67580000E-01	2.59371250E-01	1.23210335E-02
3.68090000E-01	2.56543875E-01	1.23934861E-02
3.68600000E-01	2.63401375E-01	1.23738929E-02
3.69100000E-01	2.44493250E-01	1.24994044E-02
3.69610000E-01	2.27435375E-01	1.26986444E-02
3.70120000E-01	2.52528375E-01	1.27780941E-02
3.70620000E-01	2.43272625E-01	1.28156357E-02
3.71130000E-01	2.44291750E-01	1.28783162E-02
3.71640000E-01	2.47290875E-01	1.29785056E-02
3.72140000E-01	2.19470125E-01	1.28759889E-02
3.72650000E-01	2.37045875E-01	1.28613967E-02
3.73150000E-01	2.64601875E-01	1.28960062E-02
3.73660000E-01	2.42707875E-01	1.28715986E-02
3.74170000E-01	2.37148125E-01	1.28037097E-02
3.74670000E-01	2.47604375E-01	1.28456304E-02
3.75180000E-01	2.34496250E-01	1.30292119E-02
3.75690000E-01	2.39639625E-01	1.30562811E-02
3.76190000E-01	2.40743250E-01	1.29755313E-02
3.76700000E-01	2.38160625E-01	1.31357365E-02
3.77210000E-01	2.43917500E-01	1.32123255E-02
3.77710000E-01	2.28560125E-01	1.31789335E-02
3.78220000E-01	2.33565750E-01	1.32554358E-02
3.78730000E-01	2.55225500E-01	1.33810168E-02
3.79230000E-01	2.46783875E-01	1.34336943E-02
3.79740000E-01	2.32386500E-01	1.33879616E-02
3.80240000E-01	2.42979125E-01	1.35547851E-02
3.80750000E-01	2.56558500E-01	1.35538225E-02
3.81260000E-01	2.24012750E-01	1.35467230E-02
3.81760000E-01	2.37537500E-01	1.35495711E-02
3.82270000E-01	2.33701625E-01	1.37199345E-02
3.82780000E-01	2.39461500E-01	1.38126991E-02
3.83280000E-01	2.26648125E-01	1.36889299E-02
3.83790000E-01	2.54881125E-01	1.38423238E-02
3.84300000E-01	2.38265500E-01	1.39296594E-02
3.84800000E-01	2.39325500E-01	1.39992241E-02
3.85310000E-01	2.10538500E-01	1.39522014E-02
3.85820000E-01	2.37661125E-01	1.40926820E-02
3.86320000E-01	2.61616750E-01	1.41003676E-02
3.86830000E-01	2.43117875E-01	1.41667272E-02
3.87330000E-01	2.39989750E-01	1.42140945E-02
3.87840000E-01	2.38264250E-01	1.42679790E-02
3.88350000E-01	2.57345250E-01	1.43233427E-02
3.88850000E-01	2.45021125E-01	1.43026665E-02
3.89360000E-01	2.54218375E-01	1.45231615E-02
3.89870000E-01	2.31142875E-01	1.44885374E-02
3.90370000E-01	2.44484000E-01	1.46825297E-02
3.90880000E-01	2.44499875E-01	1.45602297E-02
3.91390000E-01	2.32564500E-01	1.46868041E-02
3.91890000E-01	2.18003375E-01	1.48564379E-02
3.92400000E-01	2.33571375E-01	1.48350538E-02
3.92900000E-01	2.34025750E-01	1.48264348E-02
3.93410000E-01	2.26913875E-01	1.49455977E-02
3.93920000E-01	2.46685500E-01	1.51066395E-02
3.94420000E-01	2.23334250E-01	1.50874867E-02
3.94930000E-01	2.60467875E-01	1.51459833E-02
3.95440000E-01	2.40473375E-01	1.52436580E-02
3.95940000E-01	2.18061000E-01	1.52665946E-02
3.96450000E-01	2.26884625E-01	1.61265248E-02
3.96960000E-01	2.37982625E-01	1.55125983E-02
3.97460000E-01	2.35469750E-01	1.55239840E-02
3.97970000E-01	2.41375625E-01	1.55310978E-02
3.98470000E-01	2.45735375E-01	1.56924467E-02
3.98980000E-01	2.42669750E-01	1.56914355E-02
3.99490000E-01	2.17651875E-01	1.57269754E-02
3.99990000E-01	2.40618375E-01	1.57867996E-02
4.00500000E-01	2.30235250E-01	1.58964739E-02
4.01010000E-01	2.39492000E-01	1.60742266E-02
4.01510000E-01	2.29325500E-01	1.58990538E-02
4.02020000E-01	2.32539250E-01	1.59986644E-02
4.02530000E-01	2.10085875E-01	1.62198032E-02
4.03030000E-01	2.34196375E-01	1.62652834E-02
4.03540000E-01	2.48811875E-01	1.60844135E-02
4.04050000E-01	2.17230625E-01	1.62690183E-02
4.04550000E-01	2.14045625E-01	1.63282824E-02
4.05060000E-01	2.26094875E-01	1.63418822E-02
4.05560000E-01	2.17813000E-01	1.63362687E-02
4.06070000E-01	2.41121375E-01	1.64474963E-02
4.06580000E-01	2.19563625E-01	1.66239300E-02
4.07080000E-01	2.18808875E-01	1.64301946E-02
4.07590000E-01	2.19455375E-01	1.64678504E-02
4.08100000E-01	2.27941750E-01	1.68094092E-02
4.08600000E-01	2.13738500E-01	1.66149503E-02
4.09110000E-01	2.26798125E-01	1.65822738E-02
4.09620000E-01	2.19927250E-01	1.67382640E-02
4.10120000E-01	2.60474375E-01	1.70336126E-02
4.10630000E-01	2.25782250E-01	1.66666278E-02
4.11130000E-01	2.08733625E-01	1.67179679E-02
4.11640000E-01	2.13782125E-01	1.70857524E-02
4.12150000E-01	2.36949250E-01	1.69921083E-02
4.12650000E-01	2.20682375E-01	1.67030502E-02
4.13160000E-01	2.25641625E-01	1.70659520E-02
4.13670000E-01	2.09147125E-01	1.72579368E-02
4.14170000E-01	2.04835375E-01	1.70581182E-02
4.14680000E-01	2.06370500E-01	1.70850515E-02
4.15180000E-01	2.25190750E-01	1.73304345E-02
4.15690000E-01	2.36098000E-01	1.74863884E-02
4.16200000E-01	2.07388000E-01	1.71194422E-02
4.16700000E-01	2.02514250E-01	1.72804036E-02
4.17210000E-01	2.20577375E-01	1.76723391E-02
4.17720000E-01	2.07782375E-01	1.74189748E-02
4.18220000E-01	2.00401375E-01	1.73342342E-02
4.18730000E-01	2.06202750E-01	1.75393087E-02
4.19240000E-01	2.03438000E-01	1.80228691E-02
4.19740000E-01	2.05869000E-01	1.76607501E-02
4.20250000E-01	2.33482250E-01	1.76630525E-02
4.20750000E-01	2.16638625E-01	1.80940179E-02
4.21260000E-01	1.95646000E-01	1.80473436E-02
4.21770000E-01	2.15322125E-01	1.77522827E-02
4.22270000E-01	1.99342500E-01	1.81155879E-02
4.22780000E-01	2.37566000E-01	1.84603413E-02
4.23290000E-01	1.93939000E-01	1.83999764E-02
4.23790000E-01	2.06575500E-01	1.81795204E-02
4.24300000E-01	2.23090375E-01	1.86122378E-02
4.24810000E-01	2.05471500E-01	1.91659244E-02
4.25310000E-01	2.24063750E-01	1.84692000E-02
4.25820000E-01	2.00560500E-01	1.88166250E-02
4.26320000E-01	2.08979125E-01	1.93444980E-02
4.26830000E-01	2.29669125E-01	1.92848953E-02
4.27340000E-01	2.05692250E-01	1.91040204E-02
4.27840000E-01	2.31080375E-01	1.94004966E-02
4.28350000E-01	2.08008250E-01	1.98686185E-02
4.28860000E-01	2.04537125E-01	1.97264284E-02
4.29360000E-01	2.34207375E-01	1.96819494E-02
4.29870000E-01	2.16016500E-01	2.01744984E-02
4.30370000E-01	2.21488500E-01	2.03730426E-02
4.30880000E-01	2.33302750E-01	2.00048711E-02
4.31390000E-01	2.19664750E-01	2.02662655E-02
4.31890000E-01	1.94796625E-01	2.09450193E-02
4.32400000E-01	2.17459750E-01	2.07313585E-02
4.32910000E-01	1.97195375E-01	2.06915617E-02
4.33410000E-01	2.18627875E-01	2.09411365E-02
4.33920000E-01	2.05843875E-01	2.15635862E-02
4.34430000E-01	2.23962875E-01	2.10745411E-02
4.34930000E-01	2.28989750E-01	2.14352034E-02
4.35440000E-01	2.20142750E-01	2.20580789E-02
4.35940000E-01	2.02937500E-01	2.19239474E-02
4.36450000E-01	1.84206875E-01	2.18627557E-02
4.36960000E-01	2.01228750E-01	2.21330297E-02
4.37460000E-01	1.90368375E-01	2.26719873E-02
4.37970000E-01	2.30944875E-01	2.25646611E-02
4.38480000E-01	1.91387125E-01	2.27123312E-02
4.38980000E-01	2.32808250E-01	2.30491048E-02
4.39490000E-01	1.74227625E-01	2.34128159E-02
4.39990000E-01	2.06009625E-01	2.32183441E-02
