## Supplementary material for "Disordered proteins interact with the chemical environment to tune their protective function during drying": File S1: Trehalose.csv

Q	I(Q)	Error
1.14000000E-02	1.60702027E+02	1.49301002E+01
1.19100000E-02	1.43750741E+02	1.18200838E+01
1.24200000E-02	1.31099569E+02	9.79298925E+00
1.29200000E-02	1.20224872E+02	7.55071074E+00
1.34300000E-02	1.12078592E+02	5.26857330E+00
1.39400000E-02	1.02541260E+02	4.41080655E+00
1.44400000E-02	9.66103270E+01	2.87771061E+00
1.49500000E-02	8.95043298E+01	1.95392957E+00
1.54600000E-02	8.42101639E+01	1.42375129E+00
1.59600000E-02	7.96966002E+01	1.05582386E+00
1.64700000E-02	7.50810309E+01	8.08836341E-01
1.69800000E-02	7.06559611E+01	6.58628673E-01
1.74800000E-02	6.71156336E+01	5.42370940E-01
1.79900000E-02	6.36063905E+01	3.82028563E-01
1.85000000E-02	6.03598395E+01	3.06734214E-01
1.90000000E-02	5.72369855E+01	2.61170424E-01
1.95100000E-02	5.46255052E+01	2.10420671E-01
2.00200000E-02	5.21080548E+01	1.91746300E-01
2.05200000E-02	4.98016250E+01	1.69626769E-01
2.10300000E-02	4.72184945E+01	1.48840633E-01
2.15400000E-02	4.52431345E+01	1.38634081E-01
2.20400000E-02	4.33001661E+01	1.32077779E-01
2.25500000E-02	4.12704139E+01	1.19668279E-01
2.30600000E-02	3.96107748E+01	1.12584052E-01
2.35600000E-02	3.77061798E+01	1.04760327E-01
2.40700000E-02	3.63550100E+01	1.02919096E-01
2.45800000E-02	3.47905948E+01	9.55021051E-02
2.50900000E-02	3.34842191E+01	9.14495844E-02
2.55900000E-02	3.23609861E+01	9.01371392E-02
2.61000000E-02	3.09390164E+01	8.43375956E-02
2.66100000E-02	2.99454220E+01	8.31413567E-02
2.71100000E-02	2.88485534E+01	8.12843949E-02
2.76200000E-02	2.78401268E+01	7.85778149E-02
2.81300000E-02	2.68418848E+01	7.52067985E-02
2.86300000E-02	2.58463168E+01	7.48629219E-02
2.91400000E-02	2.51769886E+01	7.36620926E-02
2.96500000E-02	2.44177041E+01	7.11093805E-02
3.01500000E-02	2.34847345E+01	6.93634934E-02
3.06600000E-02	2.29111064E+01	6.83552973E-02
3.11700000E-02	2.20852318E+01	6.67205948E-02
3.16700000E-02	2.15307061E+01	6.57827904E-02
3.21800000E-02	2.09854239E+01	6.48036279E-02
3.26900000E-02	2.03165611E+01	6.43334734E-02
3.31900000E-02	1.97284275E+01	6.16681954E-02
3.37000000E-02	1.92628552E+01	6.18495540E-02
3.42100000E-02	1.87032105E+01	6.14371124E-02
3.47100000E-02	1.80751193E+01	5.98128009E-02
3.52200000E-02	1.77669745E+01	5.83520762E-02
3.57300000E-02	1.71959702E+01	5.80230015E-02
3.62300000E-02	1.67233670E+01	5.72242644E-02
3.67400000E-02	1.61907309E+01	5.69744814E-02
3.72500000E-02	1.57892816E+01	5.52266901E-02
3.77500000E-02	1.54450400E+01	5.41085383E-02
3.82600000E-02	1.51351650E+01	5.34917479E-02
3.87700000E-02	1.45500325E+01	5.28076674E-02
3.92700000E-02	1.43511614E+01	5.26941811E-02
3.97800000E-02	1.38271673E+01	5.23213373E-02
4.02900000E-02	1.35870509E+01	5.06757637E-02
4.08000000E-02	1.32785811E+01	5.10923396E-02
4.13000000E-02	1.28817982E+01	5.06067923E-02
4.18100000E-02	1.27746711E+01	4.98017444E-02
4.23200000E-02	1.24027359E+01	4.93364942E-02
4.28200000E-02	1.20746368E+01	4.89790587E-02
4.33300000E-02	1.18321620E+01	4.78858003E-02
4.38400000E-02	1.16061377E+01	4.75918768E-02
4.43400000E-02	1.12286943E+01	4.75230835E-02
4.48500000E-02	1.11564620E+01	4.69177252E-02
4.53600000E-02	1.09080066E+01	4.66222220E-02
4.58600000E-02	1.07070759E+01	4.56746199E-02
4.63700000E-02	1.05680041E+01	4.60620056E-02
4.68800000E-02	1.03422264E+01	4.52897101E-02
4.73800000E-02	1.01775514E+01	4.44719634E-02
4.78900000E-02	9.93591000E+00	4.41554186E-02
4.84000000E-02	9.66604886E+00	4.44844362E-02
4.89000000E-02	9.56880273E+00	4.33734155E-02
4.94100000E-02	9.41300432E+00	4.30803862E-02
4.99200000E-02	9.19419409E+00	4.26780960E-02
5.04200000E-02	9.04682000E+00	4.27043641E-02
5.09300000E-02	8.97956114E+00	4.14786522E-02
5.14400000E-02	8.70909568E+00	4.12014190E-02
5.19400000E-02	8.58644682E+00	4.07946839E-02
5.24500000E-02	8.42818773E+00	3.99384524E-02
5.29600000E-02	8.28885705E+00	3.99114308E-02
5.34600000E-02	8.11152250E+00	4.00370633E-02
5.39700000E-02	7.95750818E+00	3.96503175E-02
5.44800000E-02	7.91424477E+00	3.90361177E-02
5.49800000E-02	7.77172614E+00	3.87191657E-02
5.54900000E-02	7.67028841E+00	3.89341697E-02
5.60000000E-02	7.52508182E+00	3.84292137E-02
5.65000000E-02	7.36039000E+00	3.83691159E-02
5.70100000E-02	7.20853409E+00	3.79016906E-02
5.75200000E-02	7.16436045E+00	3.74257252E-02
5.80300000E-02	7.09499591E+00	3.75236992E-02
5.85300000E-02	6.98696818E+00	3.71925250E-02
5.90400000E-02	6.95117977E+00	3.74527413E-02
5.95500000E-02	6.87523477E+00	3.65029938E-02
6.00500000E-02	6.82346636E+00	3.63689837E-02
6.05600000E-02	6.76879000E+00	3.67263272E-02
6.10700000E-02	6.83850159E+00	3.63925819E-02
6.15700000E-02	6.76827023E+00	3.57281400E-02
6.20800000E-02	6.75187955E+00	3.57938008E-02
6.25900000E-02	6.83295205E+00	3.60809901E-02
6.30900000E-02	6.87038591E+00	3.57744253E-02
6.36000000E-02	6.86665818E+00	3.56068990E-02
6.41100000E-02	6.92501955E+00	3.54220325E-02
6.46100000E-02	6.99721364E+00	3.47967709E-02
6.51200000E-02	7.03221955E+00	3.49724505E-02
6.56300000E-02	6.96584341E+00	3.45797109E-02
6.61300000E-02	7.00887773E+00	3.49071190E-02
6.66400000E-02	6.84749636E+00	3.42974779E-02
6.71500000E-02	6.59098295E+00	3.41655315E-02
6.76500000E-02	6.45735932E+00	3.42135448E-02
6.81600000E-02	6.18007955E+00	3.39572693E-02
6.86700000E-02	6.06526023E+00	3.33332424E-02
6.91700000E-02	5.82395682E+00	3.31290054E-02
6.96800000E-02	5.59528795E+00	3.31734232E-02
7.01900000E-02	5.36852659E+00	3.25377284E-02
7.06900000E-02	5.26021318E+00	3.23971079E-02
7.12000000E-02	5.11923886E+00	3.24109528E-02
7.17100000E-02	5.05579477E+00	3.20904058E-02
7.22100000E-02	4.90332909E+00	3.16410235E-02
7.27200000E-02	4.73006886E+00	3.19464218E-02
7.32300000E-02	4.63111773E+00	3.15450635E-02
7.37300000E-02	4.57393591E+00	3.12869252E-02
7.42400000E-02	4.53325045E+00	3.09327093E-02
7.47500000E-02	4.45578364E+00	3.15646611E-02
7.52600000E-02	4.31396705E+00	3.06482658E-02
7.57600000E-02	4.29139773E+00	3.04805996E-02
7.62700000E-02	4.21393250E+00	3.03004313E-02
7.67800000E-02	4.09802545E+00	3.01912401E-02
7.72800000E-02	4.11237068E+00	3.01687717E-02
7.77900000E-02	4.00077818E+00	3.01714329E-02
7.83000000E-02	3.97621841E+00	2.98717468E-02
7.88000000E-02	3.94658750E+00	3.01544668E-02
7.93100000E-02	3.84522705E+00	2.98943834E-02
7.98200000E-02	3.78885477E+00	3.05022909E-02
8.03200000E-02	3.74781523E+00	3.03474535E-02
8.08300000E-02	3.68841023E+00	3.01969980E-02
8.13400000E-02	3.57308409E+00	3.01181028E-02
8.18400000E-02	3.58993068E+00	3.06128617E-02
8.23500000E-02	3.48313659E+00	3.01309526E-02
8.28600000E-02	3.43305227E+00	3.03254588E-02
8.33600000E-02	3.42319159E+00	3.05930847E-02
8.38700000E-02	3.35733773E+00	3.01174081E-02
8.43800000E-02	3.32864909E+00	3.00281278E-02
8.48800000E-02	3.27570682E+00	3.00995631E-02
8.53900000E-02	3.24803864E+00	3.03950627E-02
8.59000000E-02	3.20509795E+00	2.99252646E-02
8.64000000E-02	3.16125568E+00	2.97624759E-02
8.69100000E-02	3.13590091E+00	3.04157644E-02
8.74200000E-02	3.06156523E+00	3.00959952E-02
8.79200000E-02	3.06498364E+00	2.95820211E-02
8.84300000E-02	3.06009068E+00	2.96820413E-02
8.89400000E-02	2.98599045E+00	3.01217114E-02
8.94400000E-02	2.93440045E+00	2.95565720E-02
8.99500000E-02	2.94822114E+00	2.95808629E-02
9.04600000E-02	2.90241659E+00	2.97500111E-02
9.09600000E-02	2.89639795E+00	2.94748976E-02
9.14700000E-02	2.81617500E+00	2.89766937E-02
9.19800000E-02	2.85156682E+00	2.87428098E-02
9.24800000E-02	2.79213477E+00	2.91019767E-02
9.29900000E-02	2.74063250E+00	2.85249809E-02
9.35000000E-02	2.72461886E+00	2.85895378E-02
9.40100000E-02	2.74888568E+00	2.93083840E-02
9.45100000E-02	2.59897455E+00	2.90278412E-02
9.50200000E-02	2.64834455E+00	2.88225430E-02
9.55300000E-02	2.59246432E+00	2.87893341E-02
9.60300000E-02	2.59594977E+00	2.91049208E-02
9.65400000E-02	2.58937386E+00	2.87775937E-02
9.70500000E-02	2.56953591E+00	2.89630082E-02
9.75500000E-02	2.58021227E+00	2.90943500E-02
9.80600000E-02	2.51477159E+00	2.88737160E-02
9.85700000E-02	2.50781386E+00	2.86984756E-02
9.90700000E-02	2.42525886E+00	2.86545033E-02
9.95800000E-02	2.38798977E+00	2.87061908E-02
1.00090000E-01	2.43354182E+00	2.83338242E-02
1.00590000E-01	2.43245977E+00	2.83483659E-02
1.01100000E-01	2.37832591E+00	2.90459469E-02
1.01610000E-01	2.34395682E+00	2.87464776E-02
1.02110000E-01	2.28169432E+00	2.86993138E-02
1.02620000E-01	2.26202727E+00	2.88710486E-02
1.03130000E-01	2.25245591E+00	2.89926807E-02
1.03630000E-01	2.24077000E+00	2.80333649E-02
1.04140000E-01	2.17175409E+00	2.79485303E-02
1.04650000E-01	2.15002773E+00	2.79695558E-02
1.05150000E-01	2.14061409E+00	2.72953402E-02
1.05660000E-01	2.08975841E+00	2.74931289E-02
1.06170000E-01	2.10182409E+00	2.78715884E-02
1.06670000E-01	2.10913341E+00	2.74740608E-02
1.07180000E-01	2.06565295E+00	2.73102530E-02
1.07690000E-01	2.06150591E+00	2.69986147E-02
1.08190000E-01	1.99511818E+00	2.71559661E-02
1.08700000E-01	2.01825591E+00	2.64898277E-02
1.09210000E-01	1.96080000E+00	2.64699728E-02
1.09710000E-01	1.93196545E+00	2.64927523E-02
1.10220000E-01	1.91404386E+00	2.60449680E-02
1.10730000E-01	1.94786636E+00	2.59143159E-02
1.11230000E-01	1.89435795E+00	2.57462838E-02
1.11740000E-01	1.92964568E+00	2.59177235E-02
1.12250000E-01	1.87359500E+00	2.54705720E-02
1.12750000E-01	1.85690864E+00	2.55365066E-02
1.13260000E-01	1.85248068E+00	2.55204520E-02
1.13770000E-01	1.81653386E+00	2.52844680E-02
1.14280000E-01	1.77271250E+00	2.50122569E-02
1.14780000E-01	1.75744773E+00	2.49963825E-02
1.15290000E-01	1.76033091E+00	2.48261408E-02
1.15800000E-01	1.77363364E+00	2.47112432E-02
1.16300000E-01	1.71744705E+00	2.47532967E-02
1.16810000E-01	1.74627364E+00	2.46801405E-02
1.17320000E-01	1.68635591E+00	2.43926415E-02
1.17820000E-01	1.73028023E+00	2.44967659E-02
1.18330000E-01	1.67206909E+00	2.42004122E-02
1.18840000E-01	1.63112455E+00	2.44046021E-02
1.19340000E-01	1.64141545E+00	2.41187666E-02
1.19850000E-01	1.62335773E+00	2.38806707E-02
1.20360000E-01	1.63591841E+00	2.40426780E-02
1.20860000E-01	1.64817205E+00	2.37111698E-02
1.21370000E-01	1.55773341E+00	2.37838008E-02
1.21880000E-01	1.55775614E+00	2.37018193E-02
1.22380000E-01	1.57841045E+00	2.34722718E-02
1.22890000E-01	1.55488250E+00	2.35334359E-02
1.23400000E-01	1.55355818E+00	2.34498961E-02
1.23900000E-01	1.54238023E+00	2.35216072E-02
1.24410000E-01	1.51017682E+00	2.30997506E-02
1.24920000E-01	1.50229841E+00	2.31244642E-02
1.25420000E-01	1.47876977E+00	2.33084259E-02
1.25930000E-01	1.50139000E+00	2.30895068E-02
1.26440000E-01	1.49050886E+00	2.27577102E-02
1.26940000E-01	1.44241114E+00	2.25775695E-02
1.27450000E-01	1.42781523E+00	2.28392700E-02
1.27960000E-01	1.43665909E+00	2.25891240E-02
1.28460000E-01	1.39813182E+00	2.26305669E-02
1.28970000E-01	1.41576500E+00	2.24164599E-02
1.29480000E-01	1.38095000E+00	2.22757729E-02
1.29980000E-01	1.38777659E+00	2.21997056E-02
1.30490000E-01	1.36624932E+00	2.22451101E-02
1.31000000E-01	1.35825045E+00	2.22615153E-02
1.31500000E-01	1.36190386E+00	2.21239188E-02
1.32010000E-01	1.34034773E+00	2.19668616E-02
1.32520000E-01	1.34934023E+00	2.18917753E-02
1.33020000E-01	1.38245227E+00	2.18296710E-02
1.33530000E-01	1.32137114E+00	2.15710243E-02
1.34040000E-01	1.31123159E+00	2.15492130E-02
1.34540000E-01	1.29143045E+00	2.16530226E-02
1.35050000E-01	1.27957182E+00	2.14920673E-02
1.35560000E-01	1.28782364E+00	2.14515733E-02
1.36060000E-01	1.30326523E+00	2.15425431E-02
1.36570000E-01	1.27797341E+00	2.14014998E-02
1.37080000E-01	1.25749409E+00	2.14289229E-02
1.37580000E-01	1.22407409E+00	2.11891809E-02
1.38090000E-01	1.26155159E+00	2.12801421E-02
1.38600000E-01	1.21957364E+00	2.10896192E-02
1.39110000E-01	1.20385955E+00	2.10288085E-02
1.39610000E-01	1.21161568E+00	2.10977038E-02
1.40120000E-01	1.18987659E+00	2.10880739E-02
1.40630000E-01	1.22546750E+00	2.07540950E-02
1.41130000E-01	1.20705045E+00	2.07825129E-02
1.41640000E-01	1.19157023E+00	2.06654258E-02
1.42150000E-01	1.16357682E+00	2.07972711E-02
1.42650000E-01	1.18352955E+00	2.07436791E-02
1.43160000E-01	1.14454773E+00	2.06952822E-02
1.43670000E-01	1.14141909E+00	2.05800145E-02
1.44170000E-01	1.13460545E+00	2.05412712E-02
1.44680000E-01	1.13546841E+00	2.04782165E-02
1.45190000E-01	1.11645159E+00	2.05113828E-02
1.45690000E-01	1.09547341E+00	2.04921156E-02
1.46200000E-01	1.08465364E+00	2.02704175E-02
1.46710000E-01	1.10111386E+00	2.03911845E-02
1.47210000E-01	1.06638182E+00	2.02817508E-02
1.47720000E-01	1.06564955E+00	2.02647558E-02
1.48230000E-01	1.09203864E+00	2.01853428E-02
1.48730000E-01	1.04377432E+00	2.00786413E-02
1.49240000E-01	1.04980318E+00	2.01070354E-02
1.49750000E-01	1.04226273E+00	2.00789457E-02
1.50250000E-01	1.07298023E+00	2.00648120E-02
1.50760000E-01	1.02215705E+00	1.99738897E-02
1.51270000E-01	1.05083250E+00	1.98705857E-02
1.51770000E-01	1.00673841E+00	1.98738803E-02
1.52280000E-01	1.01546955E+00	1.99103170E-02
1.52790000E-01	9.96969318E-01	1.97187739E-02
1.53290000E-01	9.96355455E-01	1.95484598E-02
1.53800000E-01	9.91291818E-01	1.97067916E-02
1.54310000E-01	9.75430682E-01	1.95328029E-02
1.54810000E-01	1.01579227E+00	1.96377255E-02
1.55320000E-01	9.47745909E-01	1.94165342E-02
1.55830000E-01	9.74924773E-01	1.94785903E-02
1.56330000E-01	9.46220682E-01	1.94323305E-02
1.56840000E-01	9.58797273E-01	1.93183990E-02
1.57350000E-01	9.54151136E-01	1.94742138E-02
1.57850000E-01	9.40334545E-01	1.93040581E-02
1.58360000E-01	9.29265682E-01	1.90440188E-02
1.58870000E-01	9.49445000E-01	1.91418025E-02
1.59370000E-01	9.39625682E-01	1.91424770E-02
1.59880000E-01	9.48025909E-01	1.90321374E-02
1.60390000E-01	9.51338864E-01	1.89678574E-02
1.60890000E-01	9.16945682E-01	1.90824090E-02
1.61400000E-01	9.03111591E-01	1.89663393E-02
1.61910000E-01	8.83900682E-01	1.89186153E-02
1.62410000E-01	9.38442045E-01	1.88997990E-02
1.62920000E-01	9.14251591E-01	1.89343121E-02
1.63430000E-01	8.98353864E-01	1.87761096E-02
1.63930000E-01	8.53145227E-01	1.86151110E-02
1.64440000E-01	8.39462955E-01	1.88484643E-02
1.64950000E-01	8.65610682E-01	1.86952294E-02
1.65450000E-01	8.51326591E-01	1.85456584E-02
1.65960000E-01	8.52718864E-01	1.85984818E-02
1.66470000E-01	8.44127500E-01	1.86367632E-02
1.66970000E-01	8.50398409E-01	1.84413204E-02
1.67480000E-01	8.58782955E-01	1.87070026E-02
1.67990000E-01	8.51657727E-01	1.87239551E-02
1.68490000E-01	8.39932500E-01	1.87562916E-02
1.69000000E-01	8.52909318E-01	1.88053641E-02
1.69510000E-01	8.16250455E-01	1.88736014E-02
1.70010000E-01	8.18212727E-01	1.89703250E-02
1.70520000E-01	8.29231591E-01	1.87658502E-02
1.71030000E-01	8.06524091E-01	1.88894902E-02
1.71530000E-01	8.19483636E-01	1.90487437E-02
1.72040000E-01	7.97640909E-01	1.89498520E-02
1.72550000E-01	8.02657727E-01	1.88749725E-02
1.73050000E-01	7.90436818E-01	1.89877854E-02
1.73560000E-01	8.10991136E-01	1.91319566E-02
1.74070000E-01	7.77172500E-01	1.89440203E-02
1.74570000E-01	7.62480909E-01	1.90369570E-02
1.75080000E-01	7.81805000E-01	1.90593978E-02
1.75590000E-01	7.65964318E-01	1.89562621E-02
1.76100000E-01	7.93589318E-01	1.89042045E-02
1.76600000E-01	7.95777273E-01	1.89884016E-02
1.77110000E-01	7.61448636E-01	1.91199617E-02
1.77620000E-01	7.60433636E-01	1.88379962E-02
1.78120000E-01	7.41117045E-01	1.89415293E-02
1.78630000E-01	7.51488182E-01	1.90905231E-02
1.79140000E-01	7.48099318E-01	1.88928190E-02
1.79640000E-01	7.26878636E-01	1.87467814E-02
1.80150000E-01	7.09058182E-01	1.88075909E-02
1.80660000E-01	7.36925682E-01	1.89279088E-02
1.81160000E-01	7.22695455E-01	1.86710714E-02
1.81670000E-01	7.28527727E-01	1.90195968E-02
1.82180000E-01	7.42058864E-01	1.93231394E-02
1.82680000E-01	7.10617500E-01	1.92637089E-02
1.83190000E-01	7.40545682E-01	1.93082622E-02
1.83700000E-01	6.99825455E-01	1.94179351E-02
1.84200000E-01	7.17459318E-01	1.94666964E-02
1.84710000E-01	6.99948409E-01	1.93648426E-02
1.85220000E-01	7.18751818E-01	1.95049572E-02
1.85720000E-01	7.17036364E-01	1.95630975E-02
1.86230000E-01	6.99983409E-01	1.96299881E-02
1.86740000E-01	6.92717500E-01	1.97121987E-02
1.87240000E-01	7.19367500E-01	1.98173144E-02
1.87750000E-01	7.18321818E-01	1.99900799E-02
1.88260000E-01	6.59321364E-01	1.96871887E-02
1.88760000E-01	6.97593182E-01	1.97666879E-02
1.89270000E-01	6.63101818E-01	1.99446125E-02
1.89780000E-01	7.05356818E-01	1.99789323E-02
1.90280000E-01	6.64085682E-01	2.00175414E-02
1.90790000E-01	6.69423409E-01	1.99329985E-02
1.91300000E-01	6.50813864E-01	2.01265656E-02
1.91800000E-01	7.35377500E-01	1.99475766E-02
1.92310000E-01	6.74924773E-01	1.99992676E-02
1.92820000E-01	6.67241364E-01	2.01092050E-02
1.93320000E-01	6.92017955E-01	2.01306772E-02
1.93830000E-01	6.67217727E-01	2.00468979E-02
1.94340000E-01	6.69469545E-01	2.01441995E-02
1.94840000E-01	6.14688636E-01	2.01834337E-02
1.95350000E-01	6.13223409E-01	2.00065167E-02
1.95860000E-01	6.60894773E-01	2.01799241E-02
1.96360000E-01	6.43610909E-01	2.03006503E-02
1.96870000E-01	6.48709545E-01	2.02242888E-02
1.97380000E-01	6.50341136E-01	2.01389973E-02
1.97880000E-01	6.50107045E-01	2.01996715E-02
1.98390000E-01	6.55451818E-01	2.03404835E-02
1.98900000E-01	6.46378636E-01	2.02295613E-02
1.99400000E-01	6.26368409E-01	2.01484179E-02
1.99910000E-01	6.00441136E-01	2.04200757E-02
2.00420000E-01	6.02347273E-01	2.02993476E-02
2.00920000E-01	6.31954318E-01	2.02127018E-02
2.01430000E-01	6.13573864E-01	2.03393958E-02
2.01940000E-01	6.14078864E-01	2.04594966E-02
2.02440000E-01	6.03071136E-01	2.02706563E-02
2.02950000E-01	6.38784318E-01	2.03433232E-02
2.03460000E-01	6.23468409E-01	2.05631511E-02
2.03960000E-01	6.28932727E-01	2.03412332E-02
2.04470000E-01	6.11567045E-01	2.02218793E-02
2.04980000E-01	6.03613182E-01	2.03912767E-02
2.05480000E-01	5.86702500E-01	2.03677415E-02
2.05990000E-01	5.89233864E-01	2.02465745E-02
2.06500000E-01	6.15878864E-01	2.02423545E-02
2.07000000E-01	6.00745682E-01	2.04950934E-02
2.07510000E-01	5.66054318E-01	2.03241524E-02
2.08020000E-01	5.75064318E-01	2.02011540E-02
2.08520000E-01	5.79562273E-01	2.04632397E-02
2.09030000E-01	5.64772273E-01	2.04731282E-02
2.09540000E-01	6.07105227E-01	2.00845591E-02
2.10040000E-01	5.80861364E-01	2.00823532E-02
2.10550000E-01	6.01931136E-01	2.03640371E-02
2.11060000E-01	5.62639091E-01	2.02079714E-02
2.11560000E-01	5.46785909E-01	2.01161939E-02
2.12070000E-01	5.49694545E-01	2.02426146E-02
2.12580000E-01	5.60108182E-01	2.04663166E-02
2.13080000E-01	5.81254545E-01	2.01933974E-02
2.13590000E-01	5.69318636E-01	2.01657649E-02
2.14100000E-01	5.41651136E-01	2.03847085E-02
2.14600000E-01	5.81564091E-01	2.02137109E-02
2.15110000E-01	5.69490455E-01	2.01762593E-02
2.15620000E-01	5.69579545E-01	2.02849100E-02
2.16120000E-01	5.57707045E-01	2.03309830E-02
2.16630000E-01	5.55066136E-01	1.99369008E-02
2.17140000E-01	5.89817273E-01	2.00639771E-02
2.17640000E-01	5.82988182E-01	2.03267111E-02
2.18150000E-01	5.28172727E-01	2.00376152E-02
2.18660000E-01	5.66045000E-01	1.99080642E-02
2.19160000E-01	5.16170682E-01	2.01005503E-02
2.19670000E-01	5.26381818E-01	2.00961469E-02
2.20180000E-01	5.49962727E-01	1.98390443E-02
2.20680000E-01	5.09962273E-01	1.98825136E-02
2.21190000E-01	5.15597273E-01	2.01317793E-02
2.21700000E-01	5.79087727E-01	1.98228602E-02
2.22200000E-01	5.20840000E-01	1.96810695E-02
2.22710000E-01	5.45598636E-01	1.97559390E-02
2.23220000E-01	5.15615227E-01	1.99184797E-02
2.23720000E-01	5.22140000E-01	1.96013320E-02
2.24230000E-01	5.44864318E-01	1.95893322E-02
2.24740000E-01	5.04900682E-01	1.97626212E-02
2.25240000E-01	5.61411364E-01	1.94749176E-02
2.25750000E-01	5.22124091E-01	1.94023255E-02
2.26260000E-01	5.15218409E-01	1.95094511E-02
2.26760000E-01	5.21793182E-01	1.95020050E-02
2.27270000E-01	5.34979318E-01	1.92238340E-02
2.27780000E-01	5.15348409E-01	1.92765434E-02
2.28280000E-01	4.92817500E-01	1.93268257E-02
2.28790000E-01	5.16901364E-01	1.91107554E-02
2.29300000E-01	5.13997045E-01	1.90011744E-02
2.29800000E-01	5.20877273E-01	1.91438192E-02
2.30310000E-01	5.19709318E-01	1.90690058E-02
2.30820000E-01	4.89391591E-01	1.87196298E-02
2.31320000E-01	4.77647955E-01	1.87952693E-02
2.31830000E-01	5.13523864E-01	1.89733988E-02
2.32340000E-01	5.01183864E-01	1.87060357E-02
2.32840000E-01	5.06136591E-01	1.87978200E-02
2.33350000E-01	5.11306364E-01	1.87053821E-02
2.33860000E-01	4.78313182E-01	1.88025029E-02
2.34360000E-01	4.90226591E-01	1.84852943E-02
2.34870000E-01	5.12859773E-01	1.82920960E-02
2.35380000E-01	4.90566364E-01	1.84388408E-02
2.35880000E-01	4.85671364E-01	1.82637748E-02
2.36390000E-01	4.84757727E-01	1.82499738E-02
2.36900000E-01	4.74812045E-01	1.83406158E-02
2.37400000E-01	4.85038864E-01	1.83962270E-02
2.37910000E-01	4.73356136E-01	1.81347571E-02
2.38420000E-01	4.90856818E-01	1.81625606E-02
2.38920000E-01	4.87798182E-01	1.82625963E-02
2.39430000E-01	4.73725682E-01	1.81595808E-02
2.39940000E-01	4.66650227E-01	1.80721966E-02
2.40440000E-01	4.82295682E-01	1.80753069E-02
2.40950000E-01	4.74906818E-01	1.80652202E-02
2.41450000E-01	4.71190909E-01	1.79433177E-02
2.41960000E-01	4.43690227E-01	1.79039810E-02
2.42470000E-01	4.65434091E-01	1.80405232E-02
2.42970000E-01	4.43968864E-01	1.77503553E-02
2.43480000E-01	4.77086364E-01	1.78379310E-02
2.43990000E-01	4.42162273E-01	1.78143146E-02
2.44490000E-01	4.61857045E-01	1.77054045E-02
2.45000000E-01	4.92139318E-01	1.77034933E-02
2.45510000E-01	4.54012045E-01	1.76521052E-02
2.46010000E-01	4.93863864E-01	1.77219541E-02
2.46520000E-01	4.62365000E-01	1.75316944E-02
2.47030000E-01	4.53953182E-01	1.74920614E-02
2.47530000E-01	4.68149773E-01	1.75245251E-02
2.48040000E-01	4.51318409E-01	1.75184485E-02
2.48550000E-01	4.55571818E-01	1.73877073E-02
2.49050000E-01	4.49809773E-01	1.75226500E-02
2.49560000E-01	4.58228636E-01	1.74391611E-02
2.50070000E-01	4.46680682E-01	1.72603994E-02
2.50570000E-01	4.58540000E-01	1.73141163E-02
2.51080000E-01	4.64904545E-01	1.72537090E-02
2.51590000E-01	4.33055682E-01	1.73129746E-02
2.52090000E-01	4.50185909E-01	1.71627602E-02
2.52600000E-01	4.67085682E-01	1.71915852E-02
2.53110000E-01	4.38252955E-01	1.71903061E-02
2.53610000E-01	4.57549773E-01	1.70550380E-02
2.54120000E-01	4.26900455E-01	1.70620624E-02
2.54630000E-01	4.24260455E-01	1.71080547E-02
2.55130000E-01	4.23406818E-01	1.70400947E-02
2.55640000E-01	4.53962500E-01	1.69245990E-02
2.56150000E-01	4.47164545E-01	1.68572878E-02
2.56650000E-01	4.37987727E-01	1.68219589E-02
2.57160000E-01	4.49049773E-01	1.67905219E-02
2.57670000E-01	4.15063182E-01	1.66600513E-02
2.58170000E-01	4.57063636E-01	1.67672350E-02
2.58680000E-01	4.38032273E-01	1.66683566E-02
2.59190000E-01	4.23758636E-01	1.66031307E-02
2.59690000E-01	4.53387727E-01	1.66728431E-02
2.60200000E-01	4.12167727E-01	1.65151260E-02
2.60710000E-01	4.27840682E-01	1.64635612E-02
2.61210000E-01	4.29015455E-01	1.64432176E-02
2.61720000E-01	4.38424091E-01	1.64868125E-02
2.62230000E-01	4.28478182E-01	1.64522296E-02
2.62730000E-01	4.39691591E-01	1.64099161E-02
2.63240000E-01	4.28902045E-01	1.63485350E-02
2.63750000E-01	4.46750000E-01	1.63217554E-02
2.64250000E-01	4.15194318E-01	1.63519297E-02
2.64760000E-01	4.44310909E-01	1.63196094E-02
2.65270000E-01	4.05696136E-01	1.62979913E-02
2.65770000E-01	4.19660682E-01	1.63129032E-02
2.66280000E-01	3.84649091E-01	1.62218686E-02
2.66790000E-01	4.13846591E-01	1.61821372E-02
2.67290000E-01	4.01482500E-01	1.61709700E-02
2.67800000E-01	4.16177727E-01	1.61947294E-02
2.68310000E-01	4.11923409E-01	1.61136360E-02
2.68810000E-01	4.17843864E-01	1.60594798E-02
2.69320000E-01	4.48194091E-01	1.60782724E-02
2.69830000E-01	4.00209773E-01	1.60225896E-02
2.70330000E-01	4.14582500E-01	1.60389701E-02
2.70840000E-01	4.18631136E-01	1.60121268E-02
2.71340000E-01	4.26454091E-01	1.59745062E-02
2.71850000E-01	4.02917727E-01	1.58724356E-02
2.72360000E-01	3.82382045E-01	1.58935245E-02
2.72860000E-01	3.92964545E-01	1.59316572E-02
2.73370000E-01	4.05785909E-01	1.59336499E-02
2.73880000E-01	3.92325909E-01	1.57375451E-02
2.74380000E-01	3.82267500E-01	1.58136186E-02
2.74890000E-01	4.08472273E-01	1.57793402E-02
2.75400000E-01	4.01172273E-01	1.56964249E-02
2.75900000E-01	4.02615227E-01	1.56867849E-02
2.76410000E-01	4.09029091E-01	1.57145018E-02
2.76920000E-01	3.89349091E-01	1.57271322E-02
2.77420000E-01	3.93420682E-01	1.55952871E-02
2.77930000E-01	4.07615000E-01	1.56311892E-02
2.78440000E-01	3.91961591E-01	1.56324797E-02
2.78940000E-01	3.99965227E-01	1.55799028E-02
2.79450000E-01	3.98441591E-01	1.56065910E-02
2.79960000E-01	4.20648409E-01	1.56977286E-02
2.80460000E-01	3.97772727E-01	1.55559714E-02
2.80970000E-01	4.18805682E-01	1.54670056E-02
2.81480000E-01	4.09761136E-01	1.54831945E-02
2.81980000E-01	3.99528182E-01	1.55200494E-02
2.82490000E-01	3.91953864E-01	1.54214466E-02
2.83000000E-01	3.86555455E-01	1.54205166E-02
2.83500000E-01	3.79105682E-01	1.54839780E-02
2.84010000E-01	3.88746591E-01	1.54186956E-02
2.84520000E-01	3.59845909E-01	1.54462488E-02
2.85020000E-01	3.93026591E-01	1.54009464E-02
2.85530000E-01	3.98040909E-01	1.54247465E-02
2.86040000E-01	3.49211591E-01	1.52792318E-02
2.86540000E-01	3.77252273E-01	1.53075458E-02
2.87050000E-01	3.85170227E-01	1.54119981E-02
2.87560000E-01	3.76000455E-01	1.53117033E-02
2.88060000E-01	3.75213864E-01	1.52797027E-02
2.88570000E-01	3.94996818E-01	1.54031624E-02
2.89080000E-01	3.78383182E-01	1.53851011E-02
2.89580000E-01	3.74073182E-01	1.53343261E-02
2.90090000E-01	3.85986364E-01	1.53007849E-02
2.90590000E-01	3.72297955E-01	1.53221594E-02
2.91100000E-01	3.74548182E-01	1.53278148E-02
2.91610000E-01	3.85991364E-01	1.53546429E-02
2.92110000E-01	3.97153636E-01	1.53975593E-02
2.92620000E-01	3.82342045E-01	1.53869446E-02
2.93130000E-01	3.83320455E-01	1.52708874E-02
2.93630000E-01	3.94115227E-01	1.53809184E-02
2.94140000E-01	3.70415455E-01	1.54054221E-02
2.94650000E-01	3.54402273E-01	1.52816021E-02
2.95150000E-01	3.56105000E-01	1.52750661E-02
2.95660000E-01	3.65288864E-01	1.52735995E-02
2.96170000E-01	3.72644091E-01	1.53320821E-02
2.96670000E-01	3.84143864E-01	1.52201155E-02
2.97180000E-01	3.86147500E-01	1.52867141E-02
2.97690000E-01	3.66428409E-01	1.53208531E-02
2.98190000E-01	3.92957045E-01	1.53176427E-02
2.98700000E-01	3.65083864E-01	1.51841805E-02
2.99210000E-01	3.63018182E-01	1.52684083E-02
2.99710000E-01	3.80594773E-01	1.52363533E-02
3.00220000E-01	3.86692727E-01	1.51765514E-02
3.00730000E-01	3.42546591E-01	1.51931202E-02
3.01230000E-01	3.57410455E-01	1.52171748E-02
3.01740000E-01	3.72047273E-01	1.52288163E-02
3.02250000E-01	3.35826818E-01	1.51344489E-02
3.02750000E-01	3.60094318E-01	1.51402230E-02
3.03260000E-01	3.65022273E-01	1.51829581E-02
3.03770000E-01	3.50021591E-01	1.50995071E-02
3.04270000E-01	3.60121364E-01	1.50318505E-02
3.04780000E-01	3.58510000E-01	1.49965682E-02
3.05290000E-01	3.53980227E-01	1.51453883E-02
3.05790000E-01	3.56999318E-01	1.50074614E-02
3.06300000E-01	3.46845000E-01	1.48847383E-02
3.06800000E-01	3.52056136E-01	1.49988411E-02
3.07310000E-01	3.67655455E-01	1.51020410E-02
3.07820000E-01	3.65266591E-01	1.50979566E-02
3.08320000E-01	3.54440455E-01	1.51817797E-02
3.08830000E-01	3.90877045E-01	1.52794391E-02
3.09340000E-01	3.43372045E-01	1.51293992E-02
3.09840000E-01	3.47815455E-01	1.51856589E-02
3.10350000E-01	3.48352955E-01	1.53248521E-02
3.10860000E-01	3.61185227E-01	1.52772353E-02
3.11360000E-01	3.28524318E-01	1.53640306E-02
3.11870000E-01	3.56009091E-01	1.54690738E-02
3.12380000E-01	3.39169091E-01	1.57014937E-02
3.12880000E-01	3.65700000E-01	1.56678739E-02
3.13390000E-01	3.57972500E-01	1.57436857E-02
3.13900000E-01	3.45159545E-01	1.58119822E-02
3.14400000E-01	3.53307273E-01	1.58692174E-02
3.14910000E-01	3.41170682E-01	1.58857226E-02
3.15420000E-01	3.46128182E-01	1.58987228E-02
3.15920000E-01	3.35598182E-01	1.60551096E-02
3.16430000E-01	3.40185227E-01	1.59906405E-02
3.16940000E-01	3.32055000E-01	1.59752072E-02
3.17440000E-01	3.40381136E-01	1.60963845E-02
3.17950000E-01	3.48607273E-01	1.61973209E-02
3.18450000E-01	3.26360227E-01	1.60814034E-02
3.18960000E-01	3.33815000E-01	1.60718430E-02
3.19470000E-01	3.44555000E-01	1.62835839E-02
3.19970000E-01	3.42194091E-01	1.61790466E-02
3.20480000E-01	3.48066591E-01	1.61805032E-02
3.20990000E-01	3.54259545E-01	1.63510504E-02
3.21490000E-01	3.36754091E-01	1.62222175E-02
3.22000000E-01	3.31429545E-01	1.61295869E-02
3.22510000E-01	3.19848409E-01	1.60973714E-02
3.23010000E-01	3.31734318E-01	1.62547587E-02
3.23520000E-01	3.52853864E-01	1.62283998E-02
3.24030000E-01	3.38512045E-01	1.61721025E-02
3.24530000E-01	3.20279091E-01	1.61300820E-02
3.25040000E-01	3.52080000E-01	1.61954092E-02
3.25550000E-01	3.19493636E-01	1.60961935E-02
3.26050000E-01	3.30700000E-01	1.61969424E-02
3.26560000E-01	3.50760455E-01	1.61418062E-02
3.27070000E-01	3.54253182E-01	1.62799507E-02
3.27570000E-01	3.38366591E-01	1.61598452E-02
3.28080000E-01	3.41171136E-01	1.62324686E-02
3.28590000E-01	3.23510909E-01	1.63660761E-02
3.29090000E-01	3.45029773E-01	1.62243331E-02
3.29600000E-01	3.54203409E-01	1.62888191E-02
3.30100000E-01	3.10090227E-01	1.63805518E-02
3.30610000E-01	3.19900682E-01	1.62908747E-02
3.31120000E-01	3.38223182E-01	1.63049401E-02
3.31620000E-01	3.33175000E-01	1.64043916E-02
3.32130000E-01	3.23047045E-01	1.64094604E-02
3.32640000E-01	3.38386136E-01	1.64007204E-02
3.33140000E-01	3.24596818E-01	1.63592470E-02
3.33650000E-01	3.55751818E-01	1.64634531E-02
3.34160000E-01	3.49968409E-01	1.64494126E-02
3.34660000E-01	3.34892955E-01	1.63840229E-02
3.35170000E-01	3.05825909E-01	1.64401533E-02
3.35680000E-01	3.01742727E-01	1.65110607E-02
3.36180000E-01	3.08204318E-01	1.65120921E-02
3.36690000E-01	3.30304773E-01	1.64429309E-02
3.37200000E-01	3.23101591E-01	1.64317999E-02
3.37700000E-01	3.27081818E-01	1.65638620E-02
3.38210000E-01	3.37201364E-01	1.64828780E-02
3.38720000E-01	3.05805909E-01	1.64468963E-02
3.39220000E-01	2.98233864E-01	1.66309801E-02
3.39730000E-01	3.26282273E-01	1.64857777E-02
3.40230000E-01	3.11904318E-01	1.64805849E-02
3.40740000E-01	3.26906364E-01	1.65391743E-02
3.41250000E-01	3.08338864E-01	1.66306258E-02
3.41750000E-01	3.23697273E-01	1.64784163E-02
3.42260000E-01	3.30320909E-01	1.65762892E-02
3.42770000E-01	3.40400000E-01	1.66948767E-02
3.43270000E-01	3.33962045E-01	1.66025789E-02
3.43780000E-01	3.34810909E-01	1.64864762E-02
3.44290000E-01	3.16630909E-01	1.65931159E-02
3.44790000E-01	3.28519773E-01	1.66788505E-02
3.45300000E-01	3.40213636E-01	1.65378066E-02
3.45810000E-01	3.10294773E-01	1.65659227E-02
3.46310000E-01	3.25530682E-01	1.67442289E-02
3.46820000E-01	3.24078636E-01	1.66638009E-02
3.47330000E-01	2.99503864E-01	1.66973928E-02
3.47830000E-01	3.09764773E-01	1.67438888E-02
3.48340000E-01	3.01727273E-01	1.68472411E-02
3.48840000E-01	3.01395227E-01	1.65889728E-02
3.49350000E-01	3.22545227E-01	1.66492868E-02
3.49860000E-01	2.77441136E-01	1.67198928E-02
3.50360000E-01	3.13542955E-01	1.67013932E-02
3.50870000E-01	3.29743636E-01	1.65398900E-02
3.51380000E-01	3.00326136E-01	1.66714061E-02
3.51880000E-01	3.15066818E-01	1.67377548E-02
3.52390000E-01	2.84803864E-01	1.65720357E-02
3.52900000E-01	2.94859773E-01	1.65326391E-02
3.53400000E-01	3.13335455E-01	1.66495448E-02
3.53910000E-01	3.13385000E-01	1.67064542E-02
3.54420000E-01	3.22729091E-01	1.64884269E-02
3.54920000E-01	3.25643182E-01	1.62592437E-02
3.55430000E-01	2.89038864E-01	1.61545444E-02
3.55940000E-01	2.97536136E-01	1.60986502E-02
3.56440000E-01	3.21021591E-01	1.58228719E-02
3.56950000E-01	3.04410909E-01	1.58952358E-02
3.57450000E-01	2.94104091E-01	1.58059707E-02
3.57960000E-01	2.95728409E-01	1.54526172E-02
3.58470000E-01	3.18496364E-01	1.57050718E-02
3.58970000E-01	3.00678182E-01	1.59209081E-02
3.59480000E-01	3.09646364E-01	1.59069867E-02
3.59990000E-01	3.05672045E-01	1.58696909E-02
3.60490000E-01	2.85331136E-01	1.59873600E-02
3.61000000E-01	2.87220455E-01	1.61226303E-02
3.61510000E-01	2.90047273E-01	1.59719004E-02
3.62010000E-01	2.89207955E-01	1.60484175E-02
3.62520000E-01	3.21703182E-01	1.62770093E-02
3.63030000E-01	3.06200227E-01	1.61876287E-02
3.63530000E-01	3.18920455E-01	1.60387947E-02
3.64040000E-01	3.06657727E-01	1.62955055E-02
3.64550000E-01	2.97993864E-01	1.63702264E-02
3.65050000E-01	3.35190227E-01	1.62421510E-02
3.65560000E-01	2.97271591E-01	1.62884542E-02
3.66060000E-01	3.21627500E-01	1.63695316E-02
3.66570000E-01	2.90379091E-01	1.64391266E-02
3.67080000E-01	2.96459091E-01	1.63010698E-02
3.67580000E-01	2.81111364E-01	1.65477338E-02
3.68090000E-01	3.08659091E-01	1.65805681E-02
3.68600000E-01	2.85283409E-01	1.65987179E-02
3.69100000E-01	3.13334545E-01	1.68179238E-02
3.69610000E-01	2.97240000E-01	1.70049465E-02
3.70120000E-01	2.95260000E-01	1.71621001E-02
3.70620000E-01	3.54111136E-01	1.71859243E-02
3.71130000E-01	3.01542727E-01	1.72989198E-02
3.71640000E-01	2.90184318E-01	1.74366639E-02
3.72140000E-01	2.77568182E-01	1.72533075E-02
3.72650000E-01	3.04838182E-01	1.72466213E-02
3.73150000E-01	3.14856136E-01	1.73193915E-02
3.73660000E-01	2.90200227E-01	1.71955599E-02
3.74170000E-01	2.91527045E-01	1.71298890E-02
3.74670000E-01	3.00931591E-01	1.72563104E-02
3.75180000E-01	2.85606591E-01	1.75404963E-02
3.75690000E-01	2.65915000E-01	1.74859618E-02
3.76190000E-01	2.80397500E-01	1.74072774E-02
3.76700000E-01	3.21063409E-01	1.75447530E-02
3.77210000E-01	2.76013636E-01	1.77705417E-02
3.77710000E-01	2.80675000E-01	1.76707466E-02
3.78220000E-01	3.14662273E-01	1.77781502E-02
3.78730000E-01	3.03921818E-01	1.79722490E-02
3.79230000E-01	2.83711136E-01	1.79904423E-02
3.79740000E-01	2.61658864E-01	1.78907354E-02
3.80240000E-01	3.02117045E-01	1.81886500E-02
3.80750000E-01	3.05205227E-01	1.81964202E-02
3.81260000E-01	2.96545682E-01	1.81310232E-02
3.81760000E-01	3.05935682E-01	1.82324807E-02
3.82270000E-01	3.03766591E-01	1.84415746E-02
3.82780000E-01	2.87145455E-01	1.86184175E-02
3.83280000E-01	2.83275227E-01	1.83405402E-02
3.83790000E-01	3.03012727E-01	1.84943648E-02
3.84300000E-01	3.13832045E-01	1.87053479E-02
3.84800000E-01	2.91858636E-01	1.88120473E-02
3.85310000E-01	2.68266364E-01	1.86878789E-02
3.85820000E-01	3.09677727E-01	1.89380319E-02
3.86320000E-01	2.95459545E-01	1.89360387E-02
3.86830000E-01	3.05783636E-01	1.90171268E-02
3.87330000E-01	2.77972955E-01	1.90346873E-02
3.87840000E-01	3.09511818E-01	1.91248681E-02
3.88350000E-01	2.84410455E-01	1.93209498E-02
3.88850000E-01	2.70265000E-01	1.91428096E-02
3.89360000E-01	2.88009545E-01	1.94287687E-02
3.89870000E-01	3.18412955E-01	1.93644802E-02
3.90370000E-01	2.63245227E-01	1.95150639E-02
3.90880000E-01	2.49151818E-01	1.95339262E-02
3.91390000E-01	3.06436818E-01	1.96421358E-02
3.91890000E-01	3.07903182E-01	1.99072041E-02
3.92400000E-01	3.17157500E-01	1.99711672E-02
3.92900000E-01	2.99860909E-01	1.99103239E-02
3.93410000E-01	2.84064545E-01	1.99407603E-02
3.93920000E-01	2.66995909E-01	2.03487109E-02
3.94420000E-01	2.87043409E-01	2.00841269E-02
3.94930000E-01	2.70437500E-01	2.02762130E-02
3.95440000E-01	2.87652500E-01	2.04236575E-02
3.95940000E-01	2.73022273E-01	2.04589599E-02
3.96450000E-01	2.86303409E-01	2.13888786E-02
3.96960000E-01	3.30076136E-01	2.06589517E-02
3.97460000E-01	2.46069318E-01	2.07854813E-02
3.97970000E-01	2.77938182E-01	2.05848642E-02
3.98470000E-01	2.69168182E-01	2.09711216E-02
3.98980000E-01	2.92994318E-01	2.10655369E-02
3.99490000E-01	2.94465909E-01	2.10420137E-02
3.99990000E-01	2.76115227E-01	2.09859652E-02
4.00500000E-01	2.89890000E-01	2.13182355E-02
4.01010000E-01	2.55636818E-01	2.15498600E-02
4.01510000E-01	2.94726591E-01	2.13408485E-02
4.02020000E-01	3.08948409E-01	2.15755552E-02
4.02530000E-01	2.82962273E-01	2.16245560E-02
4.03030000E-01	2.93100455E-01	2.18753961E-02
4.03540000E-01	2.58400000E-01	2.15310906E-02
4.04050000E-01	2.63505455E-01	2.17843367E-02
4.04550000E-01	2.55925682E-01	2.18944365E-02
4.05060000E-01	3.06238182E-01	2.19484661E-02
4.05560000E-01	2.51578409E-01	2.18750386E-02
4.06070000E-01	2.84167273E-01	2.20538007E-02
4.06580000E-01	2.53794091E-01	2.22791011E-02
4.07080000E-01	2.69437273E-01	2.19582290E-02
4.07590000E-01	2.62364773E-01	2.20169445E-02
4.08100000E-01	2.84441818E-01	2.25281885E-02
4.08600000E-01	2.42811818E-01	2.22341294E-02
4.09110000E-01	2.98394773E-01	2.21200155E-02
4.09620000E-01	3.22917727E-01	2.23060580E-02
4.10120000E-01	3.17550227E-01	2.27499902E-02
4.10630000E-01	2.93881591E-01	2.22434737E-02
4.11130000E-01	2.67639773E-01	2.23701201E-02
4.11640000E-01	2.83027273E-01	2.29060262E-02
4.12150000E-01	2.68347273E-01	2.27143000E-02
4.12650000E-01	2.95078182E-01	2.23481849E-02
4.13160000E-01	2.51843409E-01	2.28111300E-02
4.13670000E-01	2.72835000E-01	2.30464651E-02
4.14170000E-01	2.74727273E-01	2.28458433E-02
4.14680000E-01	2.59284091E-01	2.29021401E-02
4.15180000E-01	2.96943182E-01	2.31804792E-02
4.15690000E-01	2.69908182E-01	2.33157912E-02
4.16200000E-01	2.85462727E-01	2.28893454E-02
4.16700000E-01	2.81455909E-01	2.32292807E-02
4.17210000E-01	2.70395000E-01	2.36261982E-02
4.17720000E-01	2.31952727E-01	2.33378835E-02
4.18220000E-01	2.23603636E-01	2.32768523E-02
4.18730000E-01	2.54090227E-01	2.34362344E-02
4.19240000E-01	2.86266364E-01	2.39881052E-02
4.19740000E-01	2.64122955E-01	2.35942770E-02
4.20250000E-01	2.66630455E-01	2.36771607E-02
4.20750000E-01	2.78640455E-01	2.42422827E-02
4.21260000E-01	2.50190682E-01	2.41255295E-02
4.21770000E-01	2.58096364E-01	2.38567088E-02
4.22270000E-01	2.64872727E-01	2.43170543E-02
4.22780000E-01	2.71487045E-01	2.46980503E-02
4.23290000E-01	2.75545227E-01	2.44827599E-02
4.23790000E-01	2.68401364E-01	2.43769348E-02
4.24300000E-01	3.05671136E-01	2.49709044E-02
4.24810000E-01	2.73237500E-01	2.55602887E-02
4.25310000E-01	2.86265000E-01	2.47580477E-02
4.25820000E-01	2.84420909E-01	2.52168336E-02
4.26320000E-01	2.44709545E-01	2.58654784E-02
4.26830000E-01	3.03016136E-01	2.55874999E-02
4.27340000E-01	2.56190455E-01	2.55210642E-02
4.27840000E-01	2.55545000E-01	2.58598867E-02
4.28350000E-01	2.70681818E-01	2.64864716E-02
4.28860000E-01	2.73485682E-01	2.62800295E-02
4.29360000E-01	2.64234545E-01	2.62189807E-02
4.29870000E-01	2.77021591E-01	2.68735372E-02
4.30370000E-01	3.09800682E-01	2.73331752E-02
4.30880000E-01	2.62364091E-01	2.66925895E-02
4.31390000E-01	2.85460000E-01	2.70788686E-02
4.31890000E-01	2.40986818E-01	2.81348915E-02
4.32400000E-01	2.52594773E-01	2.76393686E-02
4.32910000E-01	2.73012500E-01	2.76106402E-02
4.33410000E-01	2.96719091E-01	2.80852473E-02
4.33920000E-01	2.36842955E-01	2.88439315E-02
4.34430000E-01	2.76507955E-01	2.81540347E-02
4.34930000E-01	2.65163182E-01	2.86786968E-02
4.35440000E-01	2.58057500E-01	2.92870377E-02
4.35940000E-01	3.07840227E-01	2.94668981E-02
4.36450000E-01	2.81489318E-01	2.93146862E-02
4.36960000E-01	2.21553864E-01	2.96589113E-02
4.37460000E-01	2.21834773E-01	3.02678053E-02
4.37970000E-01	3.36064091E-01	3.00900843E-02
4.38480000E-01	2.52805455E-01	3.03660896E-02
4.38980000E-01	2.66737273E-01	3.06223620E-02
4.39490000E-01	2.35133182E-01	3.14236545E-02
4.39990000E-01	2.46197273E-01	3.10671750E-02
