## Supplementary material for "Disordered proteins interact with the chemical environment to tune their protective function during drying": File S1: Tris.csv

Q	I(Q)	Error
1.14000000E-02	1.60465425E+01	4.94946358E+01
1.19100000E-02	6.67204500E+00	3.91668643E+01
1.24200000E-02	1.20119475E+01	3.25654139E+01
1.29200000E-02	1.06758875E+01	2.50966794E+01
1.34300000E-02	1.38871675E+01	1.71174036E+01
1.39400000E-02	1.38627575E+01	1.45372543E+01
1.44400000E-02	1.55135075E+01	9.54578095E+00
1.49500000E-02	1.42598750E+01	6.40758099E+00
1.54600000E-02	1.51476875E+01	4.68303086E+00
1.59600000E-02	1.47936675E+01	3.39286732E+00
1.64700000E-02	1.40917075E+01	2.55778939E+00
1.69800000E-02	1.39662450E+01	2.08595900E+00
1.74800000E-02	1.40942400E+01	1.72774601E+00
1.79900000E-02	1.29971450E+01	1.19235212E+00
1.85000000E-02	1.42476275E+01	9.49742651E-01
1.90000000E-02	1.32877675E+01	7.99694333E-01
1.95100000E-02	1.33364950E+01	6.00543603E-01
2.00200000E-02	1.30021875E+01	5.51202055E-01
2.05200000E-02	1.22858200E+01	4.62314690E-01
2.10300000E-02	1.25149400E+01	3.80798398E-01
2.15400000E-02	1.21901550E+01	3.60029569E-01
2.20400000E-02	1.21443225E+01	3.37294354E-01
2.25500000E-02	1.18075550E+01	3.06289527E-01
2.30600000E-02	1.13942600E+01	2.75089926E-01
2.35600000E-02	1.12537350E+01	2.60171800E-01
2.40700000E-02	1.10740475E+01	2.37723883E-01
2.45800000E-02	1.07398800E+01	2.27785497E-01
2.50900000E-02	1.05209475E+01	2.15402694E-01
2.55900000E-02	1.04748375E+01	2.06951581E-01
2.61000000E-02	1.03395500E+01	2.04496073E-01
2.66100000E-02	1.00628425E+01	1.89566378E-01
2.71100000E-02	9.99874500E+00	1.91466110E-01
2.76200000E-02	9.43869250E+00	1.88531317E-01
2.81300000E-02	9.23883000E+00	1.77774403E-01
2.86300000E-02	9.31829250E+00	1.75627379E-01
2.91400000E-02	8.92727750E+00	1.67550131E-01
2.96500000E-02	8.71302500E+00	1.67093832E-01
3.01500000E-02	8.93163500E+00	1.68408667E-01
3.06600000E-02	8.79757750E+00	1.69736769E-01
3.11700000E-02	8.55455500E+00	1.62840172E-01
3.16700000E-02	8.18373750E+00	1.56324865E-01
3.21800000E-02	8.02487250E+00	1.52119697E-01
3.26900000E-02	8.15449000E+00	1.57043273E-01
3.31900000E-02	7.94613750E+00	1.45422038E-01
3.37000000E-02	7.57929250E+00	1.51235979E-01
3.42100000E-02	7.46032750E+00	1.49891199E-01
3.47100000E-02	7.29943000E+00	1.44415666E-01
3.52200000E-02	7.22076500E+00	1.44158407E-01
3.57300000E-02	7.13363000E+00	1.38684305E-01
3.62300000E-02	6.70329500E+00	1.40909214E-01
3.67400000E-02	6.70276250E+00	1.37099473E-01
3.72500000E-02	6.84105500E+00	1.35165334E-01
3.77500000E-02	6.72396250E+00	1.31803749E-01
3.82600000E-02	6.55558750E+00	1.30971122E-01
3.87700000E-02	6.33504250E+00	1.28238810E-01
3.92700000E-02	6.18957500E+00	1.29912342E-01
3.97800000E-02	6.17798000E+00	1.30543988E-01
4.02900000E-02	6.09631250E+00	1.25570732E-01
4.08000000E-02	5.99731000E+00	1.23035836E-01
4.13000000E-02	5.88494250E+00	1.26736797E-01
4.18100000E-02	5.81916500E+00	1.23272742E-01
4.23200000E-02	5.94512750E+00	1.22149696E-01
4.28200000E-02	5.48188500E+00	1.19215950E-01
4.33300000E-02	5.48428500E+00	1.16468193E-01
4.38400000E-02	5.24605250E+00	1.17729168E-01
4.43400000E-02	5.24883500E+00	1.18642118E-01
4.48500000E-02	5.28880000E+00	1.16093503E-01
4.53600000E-02	5.06170500E+00	1.14032690E-01
4.58600000E-02	4.98644750E+00	1.13986159E-01
4.63700000E-02	4.99767750E+00	1.14293670E-01
4.68800000E-02	4.84063750E+00	1.11615962E-01
4.73800000E-02	4.80728500E+00	1.10376757E-01
4.78900000E-02	4.80061500E+00	1.08330253E-01
4.84000000E-02	4.61001250E+00	1.09247587E-01
4.89000000E-02	4.28802500E+00	1.06327522E-01
4.94100000E-02	4.42589250E+00	1.05469677E-01
4.99200000E-02	4.25549500E+00	1.04462182E-01
5.04200000E-02	4.30248250E+00	1.04791329E-01
5.09300000E-02	4.18505250E+00	1.04593968E-01
5.14400000E-02	4.28727000E+00	1.02746767E-01
5.19400000E-02	3.87154250E+00	1.00583933E-01
5.24500000E-02	4.03940250E+00	9.85575790E-02
5.29600000E-02	3.93090500E+00	9.91219035E-02
5.34600000E-02	4.01787000E+00	9.73210491E-02
5.39700000E-02	3.83230750E+00	9.75112932E-02
5.44800000E-02	3.89007000E+00	9.70347865E-02
5.49800000E-02	3.71422000E+00	9.52296123E-02
5.54900000E-02	3.64227500E+00	9.73776185E-02
5.60000000E-02	3.67788750E+00	9.53663157E-02
5.65000000E-02	3.59653500E+00	9.47865620E-02
5.70100000E-02	3.55726500E+00	9.56313833E-02
5.75200000E-02	3.48900000E+00	9.18624440E-02
5.80300000E-02	3.27173750E+00	9.07014947E-02
5.85300000E-02	3.33998250E+00	9.06837054E-02
5.90400000E-02	3.37284500E+00	9.32792109E-02
5.95500000E-02	3.22155500E+00	8.94556928E-02
6.00500000E-02	3.42429500E+00	9.00752609E-02
6.05600000E-02	3.13506000E+00	9.02857715E-02
6.10700000E-02	3.08601750E+00	9.00049015E-02
6.15700000E-02	3.06590250E+00	8.83054191E-02
6.20800000E-02	2.92723000E+00	8.76727083E-02
6.25900000E-02	2.77646750E+00	8.79326435E-02
6.30900000E-02	2.92836500E+00	8.74275972E-02
6.36000000E-02	2.94985500E+00	8.63489579E-02
6.41100000E-02	2.92379000E+00	8.62297425E-02
6.46100000E-02	2.90881500E+00	8.53630361E-02
6.51200000E-02	2.70658750E+00	8.52255065E-02
6.56300000E-02	2.75697750E+00	8.45477690E-02
6.61300000E-02	2.57590750E+00	8.39437257E-02
6.66400000E-02	2.65963500E+00	8.38997096E-02
6.71500000E-02	2.58022250E+00	8.36324341E-02
6.76500000E-02	2.58856250E+00	8.22325020E-02
6.81600000E-02	2.46843500E+00	8.33039958E-02
6.86700000E-02	2.54885000E+00	8.22334403E-02
6.91700000E-02	2.34294000E+00	8.14490184E-02
6.96800000E-02	2.34324000E+00	8.13700719E-02
7.01900000E-02	2.47893250E+00	7.86407760E-02
7.06900000E-02	2.54393750E+00	7.99521066E-02
7.12000000E-02	2.47987750E+00	7.98951541E-02
7.17100000E-02	2.24934000E+00	7.92533396E-02
7.22100000E-02	2.38920250E+00	8.00790108E-02
7.27200000E-02	2.40083250E+00	7.78048874E-02
7.32300000E-02	2.33476500E+00	7.83633741E-02
7.37300000E-02	2.25547000E+00	7.72971101E-02
7.42400000E-02	2.30000500E+00	7.50445149E-02
7.47500000E-02	2.15617750E+00	7.83693353E-02
7.52600000E-02	2.13958250E+00	7.62600917E-02
7.57600000E-02	2.23694000E+00	7.59685931E-02
7.62700000E-02	2.07998250E+00	7.49588248E-02
7.67800000E-02	2.21783000E+00	7.58267923E-02
7.72800000E-02	1.99089250E+00	7.43399780E-02
7.77900000E-02	2.00768000E+00	7.44283962E-02
7.83000000E-02	2.06982000E+00	7.47226073E-02
7.88000000E-02	2.09422250E+00	7.50826221E-02
7.93100000E-02	2.04268500E+00	7.42730471E-02
7.98200000E-02	1.96679000E+00	7.65559235E-02
8.03200000E-02	2.06180000E+00	7.46389650E-02
8.08300000E-02	1.88834000E+00	7.53939036E-02
8.13400000E-02	1.87943000E+00	7.66483974E-02
8.18400000E-02	1.96238000E+00	7.59321531E-02
8.23500000E-02	1.94052750E+00	7.61421604E-02
8.28600000E-02	1.92580750E+00	7.52356512E-02
8.33600000E-02	1.90031750E+00	7.71117421E-02
8.38700000E-02	1.79043000E+00	7.50435942E-02
8.43800000E-02	1.90693250E+00	7.40642352E-02
8.48800000E-02	1.69598500E+00	7.60784930E-02
8.53900000E-02	1.76294750E+00	7.66213284E-02
8.59000000E-02	1.78638250E+00	7.46686041E-02
8.64000000E-02	1.70096750E+00	7.56614350E-02
8.69100000E-02	1.83523750E+00	7.59529361E-02
8.74200000E-02	1.69448500E+00	7.57921317E-02
8.79200000E-02	1.75581250E+00	7.38400221E-02
8.84300000E-02	1.70639500E+00	7.49552276E-02
8.89400000E-02	1.71051000E+00	7.40955318E-02
8.94400000E-02	1.73056750E+00	7.34056053E-02
8.99500000E-02	1.67270250E+00	7.47476030E-02
9.04600000E-02	1.65979750E+00	7.47563664E-02
9.09600000E-02	1.58036000E+00	7.30322796E-02
9.14700000E-02	1.58347250E+00	7.21046606E-02
9.19800000E-02	1.57686000E+00	7.15422136E-02
9.24800000E-02	1.46300500E+00	7.32840828E-02
9.29900000E-02	1.62517750E+00	7.22133262E-02
9.35000000E-02	1.56331750E+00	7.33251626E-02
9.40100000E-02	1.56543000E+00	7.28946561E-02
9.45100000E-02	1.51286250E+00	7.28397950E-02
9.50200000E-02	1.54022250E+00	7.33371001E-02
9.55300000E-02	1.48391250E+00	7.19985321E-02
9.60300000E-02	1.62292500E+00	7.38920850E-02
9.65400000E-02	1.41940000E+00	7.11224080E-02
9.70500000E-02	1.38308750E+00	7.19253391E-02
9.75500000E-02	1.37360000E+00	7.26698471E-02
9.80600000E-02	1.40083750E+00	7.18962495E-02
9.85700000E-02	1.39280500E+00	7.24630494E-02
9.90700000E-02	1.41165000E+00	7.18902694E-02
9.95800000E-02	1.38975000E+00	7.20291958E-02
1.00090000E-01	1.35565000E+00	7.15906812E-02
1.00590000E-01	1.46194000E+00	7.14327709E-02
1.01100000E-01	1.39650000E+00	7.17230163E-02
1.01610000E-01	1.29168500E+00	7.14399541E-02
1.02110000E-01	1.29186250E+00	7.23751693E-02
1.02620000E-01	1.30464250E+00	7.17502712E-02
1.03130000E-01	1.14949750E+00	7.30482758E-02
1.03630000E-01	1.25292500E+00	7.09032347E-02
1.04140000E-01	1.29253250E+00	7.01357412E-02
1.04650000E-01	1.35438250E+00	7.02780742E-02
1.05150000E-01	1.36149250E+00	6.87112416E-02
1.05660000E-01	1.18980000E+00	6.93981329E-02
1.06170000E-01	1.27754750E+00	7.01926774E-02
1.06670000E-01	1.19787750E+00	6.74424045E-02
1.07180000E-01	1.31494000E+00	6.81274566E-02
1.07690000E-01	1.30269500E+00	6.80078832E-02
1.08190000E-01	1.15334750E+00	6.78872620E-02
1.08700000E-01	1.18126000E+00	6.56679615E-02
1.09210000E-01	1.20283250E+00	6.65188555E-02
1.09710000E-01	1.09007250E+00	6.69601757E-02
1.10220000E-01	1.19368000E+00	6.47798381E-02
1.10730000E-01	1.23875500E+00	6.45197785E-02
1.11230000E-01	1.19999250E+00	6.50346024E-02
1.11740000E-01	1.16572000E+00	6.51097091E-02
1.12250000E-01	1.08004250E+00	6.39496902E-02
1.12750000E-01	1.19754500E+00	6.34684320E-02
1.13260000E-01	1.22976250E+00	6.34041443E-02
1.13770000E-01	1.21016250E+00	6.27245869E-02
1.14280000E-01	1.10506750E+00	6.24319356E-02
1.14780000E-01	1.07060000E+00	6.29690747E-02
1.15290000E-01	9.71350000E-01	6.20008601E-02
1.15800000E-01	1.16664000E+00	6.18497771E-02
1.16300000E-01	1.21652500E+00	6.21511173E-02
1.16810000E-01	9.80810000E-01	6.18834472E-02
1.17320000E-01	1.08984250E+00	6.09792334E-02
1.17820000E-01	1.06012500E+00	6.21157437E-02
1.18330000E-01	1.07994250E+00	5.99038115E-02
1.18840000E-01	1.00040000E+00	6.13434886E-02
1.19340000E-01	1.06328250E+00	6.04875076E-02
1.19850000E-01	1.09226500E+00	5.93726983E-02
1.20360000E-01	1.02712000E+00	6.07258379E-02
1.20860000E-01	1.02547250E+00	5.97587630E-02
1.21370000E-01	9.98525000E-01	5.99766405E-02
1.21880000E-01	9.90187500E-01	6.05388968E-02
1.22380000E-01	9.45985000E-01	5.90759522E-02
1.22890000E-01	1.07135750E+00	5.83828617E-02
1.23400000E-01	9.98405000E-01	5.89339443E-02
1.23900000E-01	1.12695750E+00	5.90906162E-02
1.24410000E-01	9.72295000E-01	5.84350803E-02
1.24920000E-01	9.88872500E-01	5.79175001E-02
1.25420000E-01	8.92260000E-01	5.80288083E-02
1.25930000E-01	9.60762500E-01	5.80907126E-02
1.26440000E-01	8.36737500E-01	5.67042059E-02
1.26940000E-01	9.13182500E-01	5.66074564E-02
1.27450000E-01	9.38130000E-01	5.68414269E-02
1.27960000E-01	9.57907500E-01	5.69575327E-02
1.28460000E-01	1.00313750E+00	5.72625250E-02
1.28970000E-01	9.79407500E-01	5.66274207E-02
1.29480000E-01	9.53105000E-01	5.55388843E-02
1.29980000E-01	9.59422500E-01	5.53499849E-02
1.30490000E-01	9.03720000E-01	5.57075917E-02
1.31000000E-01	8.54047500E-01	5.55694015E-02
1.31500000E-01	9.13437500E-01	5.54333982E-02
1.32010000E-01	9.31417500E-01	5.47534411E-02
1.32520000E-01	8.27180000E-01	5.47703094E-02
1.33020000E-01	8.74642500E-01	5.46975986E-02
1.33530000E-01	8.50255000E-01	5.46413240E-02
1.34040000E-01	8.71235000E-01	5.34876810E-02
1.34540000E-01	8.72845000E-01	5.42919706E-02
1.35050000E-01	8.56875000E-01	5.44003160E-02
1.35560000E-01	8.80617500E-01	5.39018989E-02
1.36060000E-01	8.38447500E-01	5.38373475E-02
1.36570000E-01	8.27122500E-01	5.38354934E-02
1.37080000E-01	8.95142500E-01	5.33435928E-02
1.37580000E-01	8.74977500E-01	5.32549103E-02
1.38090000E-01	8.15385000E-01	5.35027205E-02
1.38600000E-01	8.08812500E-01	5.30940280E-02
1.39110000E-01	8.20770000E-01	5.28788579E-02
1.39610000E-01	8.95640000E-01	5.39769388E-02
1.40120000E-01	8.38285000E-01	5.32478529E-02
1.40630000E-01	8.34022500E-01	5.21633102E-02
1.41130000E-01	7.93442500E-01	5.19704022E-02
1.41640000E-01	8.31792500E-01	5.18857752E-02
1.42150000E-01	7.66887500E-01	5.22435364E-02
1.42650000E-01	7.33717500E-01	5.26403881E-02
1.43160000E-01	7.78425000E-01	5.16603086E-02
1.43670000E-01	8.39017500E-01	5.14077632E-02
1.44170000E-01	8.56822500E-01	5.16867157E-02
1.44680000E-01	8.61852500E-01	5.08729954E-02
1.45190000E-01	7.38375000E-01	5.20480248E-02
1.45690000E-01	7.27157500E-01	5.15870699E-02
1.46200000E-01	7.83865000E-01	5.11006219E-02
1.46710000E-01	7.49630000E-01	5.10820456E-02
1.47210000E-01	7.35617500E-01	5.10604096E-02
1.47720000E-01	7.61255000E-01	5.04766704E-02
1.48230000E-01	8.04955000E-01	5.02430506E-02
1.48730000E-01	7.20162500E-01	4.98563078E-02
1.49240000E-01	8.19847500E-01	5.07991465E-02
1.49750000E-01	7.30715000E-01	5.07105154E-02
1.50250000E-01	7.68765000E-01	5.07054753E-02
1.50760000E-01	7.67647500E-01	5.06410361E-02
1.51270000E-01	6.80867500E-01	5.00789361E-02
1.51770000E-01	7.19232500E-01	4.96751716E-02
1.52280000E-01	6.69020000E-01	4.99053886E-02
1.52790000E-01	8.37857500E-01	5.01753013E-02
1.53290000E-01	7.55545000E-01	4.89273917E-02
1.53800000E-01	6.78305000E-01	4.94450974E-02
1.54310000E-01	6.17817500E-01	4.90589281E-02
1.54810000E-01	6.54567500E-01	4.84598722E-02
1.55320000E-01	7.00470000E-01	4.90055770E-02
1.55830000E-01	7.05365000E-01	4.89461610E-02
1.56330000E-01	5.92755000E-01	4.82470077E-02
1.56840000E-01	6.89132500E-01	4.80028616E-02
1.57350000E-01	6.80205000E-01	4.87598664E-02
1.57850000E-01	7.10430000E-01	4.90174359E-02
1.58360000E-01	6.57905000E-01	4.77547744E-02
1.58870000E-01	6.26380000E-01	4.78725051E-02
1.59370000E-01	6.69442500E-01	4.79917499E-02
1.59880000E-01	6.99005000E-01	4.74887826E-02
1.60390000E-01	6.36320000E-01	4.74436802E-02
1.60890000E-01	5.93017500E-01	4.78014578E-02
1.61400000E-01	6.85677500E-01	4.71701247E-02
1.61910000E-01	7.01502500E-01	4.73549748E-02
1.62410000E-01	6.49552500E-01	4.74710150E-02
1.62920000E-01	6.53677500E-01	4.71589887E-02
1.63430000E-01	6.09562500E-01	4.67758718E-02
1.63930000E-01	6.38982500E-01	4.71496685E-02
1.64440000E-01	6.74040000E-01	4.72776171E-02
1.64950000E-01	6.49957500E-01	4.68662812E-02
1.65450000E-01	6.36767500E-01	4.66867723E-02
1.65960000E-01	6.70857500E-01	4.70002626E-02
1.66470000E-01	5.82517500E-01	4.64995825E-02
1.66970000E-01	6.19765000E-01	4.59766801E-02
1.67480000E-01	5.51150000E-01	4.71185488E-02
1.67990000E-01	6.15137500E-01	4.75871973E-02
1.68490000E-01	5.69565000E-01	4.73548883E-02
1.69000000E-01	6.73795000E-01	4.75376703E-02
1.69510000E-01	6.79527500E-01	4.83565586E-02
1.70010000E-01	5.87085000E-01	4.77009653E-02
1.70520000E-01	5.95325000E-01	4.75720188E-02
1.71030000E-01	5.64765000E-01	4.80585110E-02
1.71530000E-01	6.63970000E-01	4.73222921E-02
1.72040000E-01	6.05822500E-01	4.77473807E-02
1.72550000E-01	5.53920000E-01	4.78665132E-02
1.73050000E-01	5.90180000E-01	4.80234390E-02
1.73560000E-01	5.42527500E-01	4.83503135E-02
1.74070000E-01	6.30512500E-01	4.75548327E-02
1.74570000E-01	6.44402500E-01	4.79977177E-02
1.75080000E-01	5.32432500E-01	4.76791848E-02
1.75590000E-01	6.61672500E-01	4.81349508E-02
1.76100000E-01	5.48417500E-01	4.72371929E-02
1.76600000E-01	5.24855000E-01	4.76241108E-02
1.77110000E-01	6.03987500E-01	4.80621844E-02
1.77620000E-01	5.31900000E-01	4.74761150E-02
1.78120000E-01	5.49262500E-01	4.75737075E-02
1.78630000E-01	5.61607500E-01	4.75183632E-02
1.79140000E-01	5.49720000E-01	4.76485935E-02
1.79640000E-01	5.91450000E-01	4.67804912E-02
1.80150000E-01	5.40770000E-01	4.81126310E-02
1.80660000E-01	5.35277500E-01	4.77418029E-02
1.81160000E-01	5.48397500E-01	4.66595986E-02
1.81670000E-01	5.12125000E-01	4.80085998E-02
1.82180000E-01	5.92017500E-01	4.88600197E-02
1.82680000E-01	5.71017500E-01	4.85499017E-02
1.83190000E-01	5.96895000E-01	4.81195396E-02
1.83700000E-01	5.36312500E-01	4.90373254E-02
1.84200000E-01	5.28887500E-01	4.87882445E-02
1.84710000E-01	4.94730000E-01	4.86688922E-02
1.85220000E-01	4.78705000E-01	4.87254010E-02
1.85720000E-01	4.63275000E-01	4.96849830E-02
1.86230000E-01	4.74550000E-01	4.95449925E-02
1.86740000E-01	5.00347500E-01	4.92623606E-02
1.87240000E-01	5.04095000E-01	5.00425711E-02
1.87750000E-01	4.39927500E-01	5.01574516E-02
1.88260000E-01	4.09455000E-01	4.95453463E-02
1.88760000E-01	4.87562500E-01	5.00325577E-02
1.89270000E-01	4.77392500E-01	5.03378721E-02
1.89780000E-01	5.99535000E-01	5.03246343E-02
1.90280000E-01	5.03855000E-01	5.04091359E-02
1.90790000E-01	5.48582500E-01	5.06146338E-02
1.91300000E-01	4.83472500E-01	5.07158187E-02
1.91800000E-01	5.12672500E-01	5.00490519E-02
1.92310000E-01	4.82412500E-01	5.04856143E-02
1.92820000E-01	5.25410000E-01	5.11891751E-02
1.93320000E-01	4.74785000E-01	5.12219312E-02
1.93830000E-01	4.92855000E-01	5.04974558E-02
1.94340000E-01	5.17982500E-01	5.06424228E-02
1.94840000E-01	4.71492500E-01	5.11054839E-02
1.95350000E-01	5.26687500E-01	5.06364201E-02
1.95860000E-01	4.37040000E-01	5.13792315E-02
1.96360000E-01	5.18140000E-01	5.15544380E-02
1.96870000E-01	5.47065000E-01	5.13763597E-02
1.97380000E-01	4.73732500E-01	5.13090129E-02
1.97880000E-01	5.30977500E-01	5.11185961E-02
1.98390000E-01	4.38740000E-01	5.15991184E-02
1.98900000E-01	5.30197500E-01	5.14992347E-02
1.99400000E-01	4.69027500E-01	5.07831898E-02
1.99910000E-01	4.73042500E-01	5.20566586E-02
2.00420000E-01	4.79442500E-01	5.12419597E-02
2.00920000E-01	4.25222500E-01	5.10027025E-02
2.01430000E-01	4.45765000E-01	5.11118036E-02
2.01940000E-01	4.76137500E-01	5.21698865E-02
2.02440000E-01	4.01650000E-01	5.09663178E-02
2.02950000E-01	4.58470000E-01	5.13493069E-02
2.03460000E-01	4.60720000E-01	5.18392509E-02
2.03960000E-01	4.47280000E-01	5.11780720E-02
2.04470000E-01	4.62430000E-01	5.10914664E-02
2.04980000E-01	4.44585000E-01	5.09115340E-02
2.05480000E-01	4.35757500E-01	5.13817586E-02
2.05990000E-01	4.46297500E-01	5.08315081E-02
2.06500000E-01	4.75442500E-01	5.16138816E-02
2.07000000E-01	4.18015000E-01	5.15303013E-02
2.07510000E-01	4.22135000E-01	5.20573180E-02
2.08020000E-01	4.07765000E-01	5.14783810E-02
2.08520000E-01	4.33690000E-01	5.12016503E-02
2.09030000E-01	4.30140000E-01	5.13165560E-02
2.09540000E-01	4.87340000E-01	5.04296910E-02
2.10040000E-01	3.75637500E-01	5.07341934E-02
2.10550000E-01	4.45605000E-01	5.17848071E-02
2.11060000E-01	4.08957500E-01	5.12407769E-02
2.11560000E-01	5.02567500E-01	5.09677291E-02
2.12070000E-01	3.98205000E-01	5.11691149E-02
2.12580000E-01	4.14247500E-01	5.20216904E-02
2.13080000E-01	5.04945000E-01	5.10614612E-02
2.13590000E-01	4.68720000E-01	5.12238640E-02
2.14100000E-01	4.62925000E-01	5.14527709E-02
2.14600000E-01	3.20485000E-01	5.11635342E-02
2.15110000E-01	3.97825000E-01	5.08169502E-02
2.15620000E-01	4.10197500E-01	5.04966319E-02
2.16120000E-01	4.17230000E-01	5.21834555E-02
2.16630000E-01	4.36172500E-01	5.02328650E-02
2.17140000E-01	4.05900000E-01	5.04090969E-02
2.17640000E-01	3.86132500E-01	5.12351913E-02
2.18150000E-01	4.78950000E-01	5.08608973E-02
2.18660000E-01	3.69017500E-01	5.03967427E-02
2.19160000E-01	4.11622500E-01	5.07598393E-02
2.19670000E-01	4.33482500E-01	5.11552508E-02
2.20180000E-01	3.74950000E-01	4.97174292E-02
2.20680000E-01	4.05280000E-01	5.06920656E-02
2.21190000E-01	3.92257500E-01	5.04166135E-02
2.21700000E-01	3.90862500E-01	5.08744929E-02
2.22200000E-01	3.12597500E-01	4.99775534E-02
2.22710000E-01	3.97705000E-01	4.98159317E-02
2.23220000E-01	3.27885000E-01	5.03816325E-02
2.23720000E-01	4.02320000E-01	4.90414908E-02
2.24230000E-01	3.70520000E-01	4.94372518E-02
2.24740000E-01	4.02955000E-01	4.99600551E-02
2.25240000E-01	3.42112500E-01	4.90655490E-02
2.25750000E-01	3.53485000E-01	4.92381778E-02
2.26260000E-01	3.71447500E-01	4.93988188E-02
2.26760000E-01	4.82922500E-01	4.93091097E-02
2.27270000E-01	4.39767500E-01	4.89901127E-02
2.27780000E-01	3.96535000E-01	4.84096939E-02
2.28280000E-01	3.79762500E-01	4.87867644E-02
2.28790000E-01	4.45830000E-01	4.91264849E-02
2.29300000E-01	3.27315000E-01	4.76264219E-02
2.29800000E-01	4.01185000E-01	4.88221595E-02
2.30310000E-01	4.34845000E-01	4.81710771E-02
2.30820000E-01	3.63700000E-01	4.79961683E-02
2.31320000E-01	3.76300000E-01	4.78250333E-02
2.31830000E-01	3.75247500E-01	4.80987673E-02
2.32340000E-01	3.42135000E-01	4.71917014E-02
2.32840000E-01	3.08930000E-01	4.70191186E-02
2.33350000E-01	3.35440000E-01	4.78337485E-02
2.33860000E-01	3.61000000E-01	4.76874373E-02
2.34360000E-01	4.17572500E-01	4.74966550E-02
2.34870000E-01	3.79880000E-01	4.64607617E-02
2.35380000E-01	3.97475000E-01	4.68217580E-02
2.35880000E-01	2.89915000E-01	4.58110366E-02
2.36390000E-01	3.71120000E-01	4.66896578E-02
2.36900000E-01	4.03832500E-01	4.65244023E-02
2.37400000E-01	3.65815000E-01	4.68216219E-02
2.37910000E-01	3.50827500E-01	4.60524564E-02
2.38420000E-01	3.02560000E-01	4.58760870E-02
2.38920000E-01	4.01250000E-01	4.68020719E-02
2.39430000E-01	3.10180000E-01	4.57359322E-02
2.39940000E-01	4.35117500E-01	4.63015514E-02
2.40440000E-01	4.05007500E-01	4.55963434E-02
2.40950000E-01	3.56820000E-01	4.52798133E-02
2.41450000E-01	3.71707500E-01	4.52474049E-02
2.41960000E-01	3.61065000E-01	4.53061199E-02
2.42470000E-01	3.23030000E-01	4.53557681E-02
2.42970000E-01	3.36587500E-01	4.49920625E-02
2.43480000E-01	3.98990000E-01	4.51969599E-02
2.43990000E-01	3.88720000E-01	4.50731129E-02
2.44490000E-01	3.34080000E-01	4.53370328E-02
2.45000000E-01	3.29622500E-01	4.46642549E-02
2.45510000E-01	3.70890000E-01	4.43609521E-02
2.46010000E-01	3.45295000E-01	4.49083488E-02
2.46520000E-01	3.68857500E-01	4.43933138E-02
2.47030000E-01	3.12250000E-01	4.40700930E-02
2.47530000E-01	3.11650000E-01	4.48555475E-02
2.48040000E-01	3.54075000E-01	4.50519229E-02
2.48550000E-01	4.00857500E-01	4.37254058E-02
2.49050000E-01	3.99422500E-01	4.45987842E-02
2.49560000E-01	3.15735000E-01	4.46480575E-02
2.50070000E-01	3.03415000E-01	4.37010230E-02
2.50570000E-01	3.19902500E-01	4.39206494E-02
2.51080000E-01	3.95937500E-01	4.36108596E-02
2.51590000E-01	2.70575000E-01	4.38179569E-02
2.52090000E-01	2.97902500E-01	4.37067035E-02
2.52600000E-01	3.59470000E-01	4.36670297E-02
2.53110000E-01	2.83630000E-01	4.41920595E-02
2.53610000E-01	3.47857500E-01	4.27520351E-02
2.54120000E-01	3.74850000E-01	4.29343302E-02
2.54630000E-01	3.29735000E-01	4.34943534E-02
2.55130000E-01	3.44687500E-01	4.32307353E-02
2.55640000E-01	3.13600000E-01	4.27416522E-02
2.56150000E-01	2.99625000E-01	4.28192652E-02
2.56650000E-01	2.97182500E-01	4.26526919E-02
2.57160000E-01	3.68167500E-01	4.25301837E-02
2.57670000E-01	3.11595000E-01	4.22524106E-02
2.58170000E-01	4.04222500E-01	4.32715380E-02
2.58680000E-01	3.11377500E-01	4.24811297E-02
2.59190000E-01	3.05270000E-01	4.26041805E-02
2.59690000E-01	3.22235000E-01	4.20505003E-02
2.60200000E-01	3.24375000E-01	4.19888649E-02
2.60710000E-01	3.13590000E-01	4.16525409E-02
2.61210000E-01	2.17092500E-01	4.15454993E-02
2.61720000E-01	2.89885000E-01	4.16450420E-02
2.62230000E-01	3.78862500E-01	4.17790354E-02
2.62730000E-01	2.44045000E-01	4.14686805E-02
2.63240000E-01	3.57340000E-01	4.16135888E-02
2.63750000E-01	3.35895000E-01	4.13450550E-02
2.64250000E-01	2.90827500E-01	4.14809011E-02
2.64760000E-01	3.08232500E-01	4.13240791E-02
2.65270000E-01	2.89237500E-01	4.19763325E-02
2.65770000E-01	3.78332500E-01	4.14591736E-02
2.66280000E-01	3.14845000E-01	4.15838160E-02
2.66790000E-01	3.47330000E-01	4.10361657E-02
2.67290000E-01	3.07607500E-01	4.08499349E-02
2.67800000E-01	2.76652500E-01	4.11264082E-02
2.68310000E-01	3.68482500E-01	4.08613055E-02
2.68810000E-01	3.33357500E-01	4.08499996E-02
2.69320000E-01	2.67880000E-01	4.07200512E-02
2.69830000E-01	2.32082500E-01	4.07196467E-02
2.70330000E-01	3.23202500E-01	4.09450042E-02
2.70840000E-01	3.40352500E-01	4.09747318E-02
2.71340000E-01	3.22222500E-01	4.07281729E-02
2.71850000E-01	2.77232500E-01	4.08184294E-02
2.72360000E-01	3.25487500E-01	4.06328438E-02
2.72860000E-01	2.83302500E-01	4.03964272E-02
2.73370000E-01	3.05277500E-01	4.02648850E-02
2.73880000E-01	3.20042500E-01	4.02494839E-02
2.74380000E-01	3.15147500E-01	4.03575661E-02
2.74890000E-01	3.31462500E-01	3.96477738E-02
2.75400000E-01	3.34715000E-01	3.99803457E-02
2.75900000E-01	3.24555000E-01	4.02688512E-02
2.76410000E-01	3.16785000E-01	3.99462521E-02
2.76920000E-01	3.05662500E-01	4.01938686E-02
2.77420000E-01	2.67755000E-01	3.94809622E-02
2.77930000E-01	2.80062500E-01	4.01023059E-02
2.78440000E-01	3.10790000E-01	3.96452137E-02
2.78940000E-01	2.70087500E-01	3.96912408E-02
2.79450000E-01	2.71852500E-01	3.96773103E-02
2.79960000E-01	3.09172500E-01	3.99379652E-02
2.80460000E-01	2.89382500E-01	3.95459897E-02
2.80970000E-01	2.70670000E-01	3.92213832E-02
2.81480000E-01	2.89690000E-01	3.95387187E-02
2.81980000E-01	2.68420000E-01	3.94859885E-02
2.82490000E-01	2.85665000E-01	3.90691526E-02
2.83000000E-01	2.55597500E-01	3.91840467E-02
2.83500000E-01	3.16262500E-01	3.93537831E-02
2.84010000E-01	3.38222500E-01	3.91685448E-02
2.84520000E-01	1.91615000E-01	3.94063176E-02
2.85020000E-01	3.21742500E-01	3.92313614E-02
2.85530000E-01	2.96197500E-01	3.94662263E-02
2.86040000E-01	3.08697500E-01	3.94322647E-02
2.86540000E-01	2.53040000E-01	3.90984274E-02
2.87050000E-01	2.82845000E-01	3.95362743E-02
2.87560000E-01	2.34497500E-01	3.88346314E-02
2.88060000E-01	3.08667500E-01	3.89636286E-02
2.88570000E-01	2.95320000E-01	3.92860246E-02
2.89080000E-01	2.81372500E-01	3.94705103E-02
2.89580000E-01	3.09155000E-01	3.92384369E-02
2.90090000E-01	2.70377500E-01	3.95174883E-02
2.90590000E-01	1.93647500E-01	3.90937311E-02
2.91100000E-01	2.42712500E-01	3.93057649E-02
2.91610000E-01	2.35915000E-01	3.93237341E-02
2.92110000E-01	2.88645000E-01	3.94384576E-02
2.92620000E-01	2.74790000E-01	3.94843859E-02
2.93130000E-01	3.31445000E-01	3.93138240E-02
2.93630000E-01	2.11005000E-01	3.90134499E-02
2.94140000E-01	2.18915000E-01	3.89795218E-02
2.94650000E-01	3.17610000E-01	3.92598158E-02
2.95150000E-01	2.66065000E-01	3.89235950E-02
2.95660000E-01	2.92230000E-01	3.90526158E-02
2.96170000E-01	2.23940000E-01	3.90934329E-02
2.96670000E-01	2.08042500E-01	3.90984072E-02
2.97180000E-01	2.54407500E-01	3.87338918E-02
2.97690000E-01	2.77780000E-01	3.91671649E-02
2.98190000E-01	2.33112500E-01	3.89153288E-02
2.98700000E-01	2.70812500E-01	3.90196617E-02
2.99210000E-01	3.06480000E-01	3.90948741E-02
2.99710000E-01	2.91645000E-01	3.92997907E-02
3.00220000E-01	2.80302500E-01	3.91709824E-02
3.00730000E-01	2.33260000E-01	3.88606363E-02
3.01230000E-01	2.90517500E-01	3.87301614E-02
3.01740000E-01	2.01062500E-01	3.92149541E-02
3.02250000E-01	2.06137500E-01	3.89213661E-02
3.02750000E-01	2.93512500E-01	3.83683775E-02
3.03260000E-01	2.63552500E-01	3.88625298E-02
3.03770000E-01	2.43635000E-01	3.80007571E-02
3.04270000E-01	2.30307500E-01	3.84603464E-02
3.04780000E-01	2.64642500E-01	3.86746151E-02
3.05290000E-01	2.85952500E-01	3.86196040E-02
3.05790000E-01	1.97717500E-01	3.82372327E-02
3.06300000E-01	2.57130000E-01	3.80537335E-02
3.06800000E-01	2.53315000E-01	3.80230323E-02
3.07310000E-01	2.14485000E-01	3.85087965E-02
3.07820000E-01	2.56955000E-01	3.86135416E-02
3.08320000E-01	2.72935000E-01	3.89893229E-02
3.08830000E-01	2.77682500E-01	3.92086781E-02
3.09340000E-01	2.61320000E-01	3.90060988E-02
3.09840000E-01	2.13707500E-01	3.90219169E-02
3.10350000E-01	2.67347500E-01	3.91422855E-02
3.10860000E-01	3.48222500E-01	3.91426042E-02
3.11360000E-01	1.77197500E-01	3.91660068E-02
3.11870000E-01	2.15062500E-01	3.94098655E-02
3.12380000E-01	2.84082500E-01	4.02150710E-02
3.12880000E-01	2.96072500E-01	4.02748422E-02
3.13390000E-01	2.82107500E-01	4.02191072E-02
3.13900000E-01	2.39835000E-01	4.09699530E-02
3.14400000E-01	1.61512500E-01	4.04498821E-02
3.14910000E-01	2.07492500E-01	4.12401346E-02
3.15420000E-01	1.73847500E-01	4.05265654E-02
3.15920000E-01	1.99790000E-01	4.10421702E-02
3.16430000E-01	2.88447500E-01	4.12987441E-02
3.16940000E-01	2.44935000E-01	4.08996521E-02
3.17440000E-01	2.61007500E-01	4.17064445E-02
3.17950000E-01	2.39282500E-01	4.13375242E-02
3.18450000E-01	2.19010000E-01	4.12619003E-02
3.18960000E-01	2.59925000E-01	4.12133830E-02
3.19470000E-01	1.85910000E-01	4.14035624E-02
3.19970000E-01	2.40982500E-01	4.16826098E-02
3.20480000E-01	2.30617500E-01	4.15645864E-02
3.20990000E-01	2.13322500E-01	4.22352161E-02
3.21490000E-01	2.76127500E-01	4.16455498E-02
3.22000000E-01	2.84515000E-01	4.14080294E-02
3.22510000E-01	2.25775000E-01	4.17455340E-02
3.23010000E-01	1.83882500E-01	4.13248735E-02
3.23520000E-01	1.69152500E-01	4.11587167E-02
3.24030000E-01	2.23400000E-01	4.15125537E-02
3.24530000E-01	2.13492500E-01	4.16393826E-02
3.25040000E-01	2.57320000E-01	4.13987565E-02
3.25550000E-01	2.27127500E-01	4.10868625E-02
3.26050000E-01	2.02697500E-01	4.14952920E-02
3.26560000E-01	1.93912500E-01	4.15812962E-02
3.27070000E-01	2.17042500E-01	4.11862791E-02
3.27570000E-01	2.10557500E-01	4.16913151E-02
3.28080000E-01	2.84710000E-01	4.16625469E-02
3.28590000E-01	1.80252500E-01	4.19832548E-02
3.29090000E-01	2.02732500E-01	4.19446401E-02
3.29600000E-01	2.05230000E-01	4.19266863E-02
3.30100000E-01	2.65687500E-01	4.21764018E-02
3.30610000E-01	1.69195000E-01	4.19027913E-02
3.31120000E-01	2.99682500E-01	4.18250864E-02
3.31620000E-01	2.49542500E-01	4.21096421E-02
3.32130000E-01	1.85397500E-01	4.23045836E-02
3.32640000E-01	1.92877500E-01	4.20518234E-02
3.33140000E-01	2.43195000E-01	4.20450461E-02
3.33650000E-01	2.27767500E-01	4.26204546E-02
3.34160000E-01	2.67355000E-01	4.21502773E-02
3.34660000E-01	1.95567500E-01	4.21260311E-02
3.35170000E-01	2.84535000E-01	4.24143534E-02
3.35680000E-01	2.15860000E-01	4.23820518E-02
3.36180000E-01	2.00322500E-01	4.22839812E-02
3.36690000E-01	2.37470000E-01	4.23852105E-02
3.37200000E-01	1.99742500E-01	4.24821364E-02
3.37700000E-01	2.13935000E-01	4.24371015E-02
3.38210000E-01	1.98802500E-01	4.27280162E-02
3.38720000E-01	1.81150000E-01	4.25390535E-02
3.39220000E-01	1.83762500E-01	4.32067129E-02
3.39730000E-01	2.21702500E-01	4.24631214E-02
3.40230000E-01	1.87980000E-01	4.25290341E-02
3.40740000E-01	2.06745000E-01	4.27976224E-02
3.41250000E-01	1.66357500E-01	4.31365144E-02
3.41750000E-01	1.90620000E-01	4.27097719E-02
3.42260000E-01	2.33910000E-01	4.28784039E-02
3.42770000E-01	1.99500000E-01	4.28520735E-02
3.43270000E-01	1.96022500E-01	4.23480015E-02
3.43780000E-01	1.89920000E-01	4.26308016E-02
3.44290000E-01	1.73642500E-01	4.32543563E-02
3.44790000E-01	1.94012500E-01	4.28702243E-02
3.45300000E-01	2.39082500E-01	4.31132660E-02
3.45810000E-01	1.79875000E-01	4.30341393E-02
3.46310000E-01	1.96372500E-01	4.31442937E-02
3.46820000E-01	2.32712500E-01	4.33218469E-02
3.47330000E-01	1.90145000E-01	4.29909637E-02
3.47830000E-01	2.12592500E-01	4.27729262E-02
3.48340000E-01	2.30615000E-01	4.32891585E-02
3.48840000E-01	2.27332500E-01	4.29941573E-02
3.49350000E-01	1.84397500E-01	4.26501908E-02
3.49860000E-01	2.12355000E-01	4.35814789E-02
3.50360000E-01	2.18692500E-01	4.30932512E-02
3.50870000E-01	1.93040000E-01	4.23371900E-02
3.51380000E-01	2.52792500E-01	4.32833141E-02
3.51880000E-01	1.67745000E-01	4.27025202E-02
3.52390000E-01	2.53037500E-01	4.26914634E-02
3.52900000E-01	2.13572500E-01	4.28902274E-02
3.53400000E-01	1.18832500E-01	4.29717511E-02
3.53910000E-01	2.12347500E-01	4.31185530E-02
3.54420000E-01	2.21215000E-01	4.24980759E-02
3.54920000E-01	1.69060000E-01	4.21415140E-02
3.55430000E-01	2.18380000E-01	4.11162774E-02
3.55940000E-01	1.91192500E-01	4.16734099E-02
3.56440000E-01	1.75985000E-01	4.06824227E-02
3.56950000E-01	1.44885000E-01	4.08899707E-02
3.57450000E-01	1.80220000E-01	4.09377023E-02
3.57960000E-01	2.42100000E-01	4.01669236E-02
3.58470000E-01	1.43712500E-01	4.06239567E-02
3.58970000E-01	1.80352500E-01	4.09149783E-02
3.59480000E-01	2.86702500E-01	4.10325535E-02
3.59990000E-01	1.46277500E-01	4.08999585E-02
3.60490000E-01	1.39267500E-01	4.10424480E-02
3.61000000E-01	2.20827500E-01	4.16413154E-02
3.61510000E-01	2.22717500E-01	4.16183626E-02
3.62010000E-01	1.32130000E-01	4.11148589E-02
3.62520000E-01	2.12350000E-01	4.18991928E-02
3.63030000E-01	1.76630000E-01	4.13002638E-02
3.63530000E-01	2.53807500E-01	4.16601582E-02
3.64040000E-01	1.82142500E-01	4.22580757E-02
3.64550000E-01	2.10000000E-01	4.22133875E-02
3.65050000E-01	2.50542500E-01	4.21590100E-02
3.65560000E-01	2.04235000E-01	4.17441810E-02
3.66060000E-01	2.49435000E-01	4.21426296E-02
3.66570000E-01	1.81757500E-01	4.22964830E-02
3.67080000E-01	1.98732500E-01	4.25585743E-02
3.67580000E-01	1.54312500E-01	4.30627570E-02
3.68090000E-01	1.70062500E-01	4.33231637E-02
3.68600000E-01	1.17077500E-01	4.27827510E-02
3.69100000E-01	2.22577500E-01	4.32707880E-02
3.69610000E-01	1.53952500E-01	4.35190880E-02
3.70120000E-01	1.51165000E-01	4.42487736E-02
3.70620000E-01	1.72737500E-01	4.37305654E-02
3.71130000E-01	1.55487500E-01	4.41461317E-02
3.71640000E-01	1.53255000E-01	4.53131702E-02
3.72140000E-01	1.57220000E-01	4.46232891E-02
3.72650000E-01	1.80492500E-01	4.43101569E-02
3.73150000E-01	1.75600000E-01	4.49076237E-02
3.73660000E-01	3.01787500E-01	4.45493454E-02
3.74170000E-01	2.04280000E-01	4.48532183E-02
3.74670000E-01	2.03780000E-01	4.45236273E-02
3.75180000E-01	1.02475000E-01	4.48225821E-02
3.75690000E-01	1.65960000E-01	4.52282928E-02
3.76190000E-01	1.83805000E-01	4.52818415E-02
3.76700000E-01	2.04847500E-01	4.53373445E-02
3.77210000E-01	1.52705000E-01	4.59110509E-02
3.77710000E-01	1.44825000E-01	4.55593899E-02
3.78220000E-01	1.65062500E-01	4.62265043E-02
3.78730000E-01	1.30157500E-01	4.63895070E-02
3.79230000E-01	2.58217500E-01	4.73285055E-02
3.79740000E-01	1.20560000E-01	4.61316202E-02
3.80240000E-01	2.20120000E-01	4.76417896E-02
3.80750000E-01	1.82902500E-01	4.76511860E-02
3.81260000E-01	2.61015000E-01	4.74322482E-02
3.81760000E-01	2.32260000E-01	4.75343016E-02
3.82270000E-01	1.72515000E-01	4.82752079E-02
3.82780000E-01	1.45317500E-01	4.77184633E-02
3.83280000E-01	2.50147500E-01	4.76514254E-02
3.83790000E-01	1.70742500E-01	4.80524392E-02
3.84300000E-01	1.73637500E-01	4.83235928E-02
3.84800000E-01	2.03767500E-01	4.89304415E-02
3.85310000E-01	1.68572500E-01	4.85848031E-02
3.85820000E-01	1.49352500E-01	4.86698754E-02
3.86320000E-01	1.77535000E-01	4.91151165E-02
3.86830000E-01	1.53320000E-01	4.93673367E-02
3.87330000E-01	1.47865000E-01	4.98027392E-02
3.87840000E-01	2.14575000E-01	4.94575855E-02
3.88350000E-01	2.06627500E-01	4.98700309E-02
3.88850000E-01	2.03887500E-01	4.97290131E-02
3.89360000E-01	1.61572500E-01	5.09057013E-02
3.89870000E-01	1.65120000E-01	5.06540161E-02
3.90370000E-01	1.97797500E-01	5.10357030E-02
3.90880000E-01	2.01647500E-01	5.08870304E-02
3.91390000E-01	2.11997500E-01	5.10330067E-02
3.91890000E-01	1.48260000E-01	5.19440574E-02
3.92400000E-01	1.75435000E-01	5.15807191E-02
3.92900000E-01	1.52500000E-01	5.16790999E-02
3.93410000E-01	2.01052500E-01	5.18842523E-02
3.93920000E-01	1.29262500E-01	5.34558119E-02
3.94420000E-01	1.70727500E-01	5.22090649E-02
3.94930000E-01	2.42032500E-01	5.30026534E-02
3.95440000E-01	1.95312500E-01	5.36031582E-02
3.95940000E-01	1.22455000E-01	5.28382858E-02
3.96450000E-01	2.59330000E-01	5.67085905E-02
3.96960000E-01	1.73052500E-01	5.39000349E-02
3.97460000E-01	2.07557500E-01	5.32828220E-02
3.97970000E-01	1.72915000E-01	5.47464138E-02
3.98470000E-01	1.96670000E-01	5.39636628E-02
3.98980000E-01	1.93692500E-01	5.42394605E-02
3.99490000E-01	2.04735000E-01	5.53547314E-02
3.99990000E-01	2.30345000E-01	5.51996170E-02
4.00500000E-01	2.21452500E-01	5.53472697E-02
4.01010000E-01	1.02347500E-01	5.55567687E-02
4.01510000E-01	1.75002500E-01	5.60697382E-02
4.02020000E-01	2.24182500E-01	5.64910840E-02
4.02530000E-01	2.29012500E-01	5.60952399E-02
4.03030000E-01	1.36302500E-01	5.75462024E-02
4.03540000E-01	1.00422500E-01	5.63633099E-02
4.04050000E-01	7.01300000E-02	5.64798569E-02
4.04550000E-01	1.24565000E-01	5.81608651E-02
4.05060000E-01	2.10155000E-01	5.76940287E-02
4.05560000E-01	1.29277500E-01	5.62552745E-02
4.06070000E-01	1.93355000E-01	5.74850808E-02
4.06580000E-01	1.85355000E-01	5.84105760E-02
4.07080000E-01	2.78185000E-01	5.79822696E-02
4.07590000E-01	2.01640000E-01	5.78578325E-02
4.08100000E-01	1.98207500E-01	5.94115560E-02
4.08600000E-01	1.99900000E-01	5.74862151E-02
4.09110000E-01	1.87312500E-01	5.77588004E-02
4.09620000E-01	1.33382500E-01	5.84613545E-02
4.10120000E-01	1.25870000E-01	5.96097950E-02
4.10630000E-01	1.98650000E-01	5.79770237E-02
4.11130000E-01	1.54632500E-01	5.83251044E-02
4.11640000E-01	2.17337500E-01	6.00858346E-02
4.12150000E-01	1.34540000E-01	6.04123503E-02
4.12650000E-01	1.61350000E-01	5.95518780E-02
4.13160000E-01	1.29630000E-01	5.96969974E-02
4.13670000E-01	1.90792500E-01	5.99715344E-02
4.14170000E-01	7.89150000E-02	5.91951271E-02
4.14680000E-01	1.91122500E-01	5.89892643E-02
4.15180000E-01	1.17572500E-01	6.07641967E-02
4.15690000E-01	2.51420000E-01	6.14337699E-02
4.16200000E-01	1.36452500E-01	6.00492747E-02
4.16700000E-01	1.82640000E-01	6.01371328E-02
4.17210000E-01	1.19650000E-01	6.14177371E-02
4.17720000E-01	2.05255000E-01	6.06616405E-02
4.18220000E-01	2.47797500E-01	6.11435741E-02
4.18730000E-01	2.14242500E-01	6.15492440E-02
4.19240000E-01	2.02187500E-01	6.24456971E-02
4.19740000E-01	2.58197500E-01	6.19481203E-02
4.20250000E-01	1.87745000E-01	6.27247233E-02
4.20750000E-01	1.53007500E-01	6.36875200E-02
4.21260000E-01	1.93982500E-01	6.26319743E-02
4.21770000E-01	1.29327500E-01	6.26602925E-02
4.22270000E-01	1.93442500E-01	6.36497770E-02
4.22780000E-01	1.76692500E-01	6.45341499E-02
4.23290000E-01	7.43375000E-02	6.40571738E-02
4.23790000E-01	1.72770000E-01	6.43381595E-02
4.24300000E-01	1.73450000E-01	6.35793948E-02
4.24810000E-01	1.31260000E-01	6.74003940E-02
4.25310000E-01	1.07635000E-01	6.53080174E-02
4.25820000E-01	1.91325000E-02	6.62052999E-02
4.26320000E-01	1.91472500E-01	6.91890140E-02
4.26830000E-01	1.17142500E-01	6.76412404E-02
4.27340000E-01	1.88980000E-01	6.59383601E-02
4.27840000E-01	1.11382500E-01	6.82240803E-02
4.28350000E-01	1.31137500E-01	7.03198440E-02
4.28860000E-01	1.39910000E-01	6.95705147E-02
4.29360000E-01	1.16480000E-01	6.79867948E-02
4.29870000E-01	2.21890000E-01	7.05946005E-02
4.30370000E-01	1.72990000E-01	7.09789291E-02
4.30880000E-01	1.48480000E-01	7.05422545E-02
4.31390000E-01	1.01917500E-01	7.07245562E-02
4.31890000E-01	1.62250000E-01	7.23143563E-02
4.32400000E-01	2.44880000E-01	7.29384362E-02
4.32910000E-01	9.49875000E-02	7.19599300E-02
4.33410000E-01	9.11750000E-03	7.31665472E-02
4.33920000E-01	1.20662500E-01	7.46374634E-02
4.34430000E-01	7.71850000E-02	7.40108334E-02
4.34930000E-01	1.46792500E-01	7.40720170E-02
4.35440000E-01	1.95537500E-01	7.68645904E-02
4.35940000E-01	1.95742500E-01	7.71117529E-02
4.36450000E-01	1.44132500E-01	7.66584209E-02
4.36960000E-01	1.72812500E-01	7.68769320E-02
4.37460000E-01	1.06882500E-01	8.08577952E-02
4.37970000E-01	2.27770000E-01	7.88385999E-02
4.38480000E-01	2.53097500E-01	8.04247854E-02
4.38980000E-01	2.44860000E-01	7.98037906E-02
4.39490000E-01	1.96762500E-01	8.17313568E-02
4.39990000E-01	1.31910000E-01	8.17435808E-02
