## Supplementary material for "Disordered proteins interact with the chemical environment to tune their protective function during drying": File S1: Figure_6H_CAHSD_Betaine_Synergy.xlsx

### Sheet: R
Sample	Ratio	Protectant	Calculation	Protection	Protect_add	Stdev
CAHS D	1	Mixed	Synergy	34.3791	34.3791	5.30834
CAHS D	10	Mixed	Synergy	32.9507	32.9507	2.21338
CAHS D	100	Mixed	Synergy	14.8619	14.8619	2.70107
CAHS D	500	Mixed	Synergy	7.98087	7.98087	2.19582
CAHS D	1	Protein	Additive	35.4777	36.1936	2.91205
CAHS D	10	Protein	Additive	35.4777	36.26	2.71061
CAHS D	100	Protein	Additive	35.4777	36.2669	3.1094
CAHS D	500	Protein	Additive	35.4777	36.2821	2.91737
CAHS D	1	Sugar	Additive	0.715842	35.4777
CAHS D	10	Sugar	Additive	0.782288	35.4777
CAHS D	100	Sugar	Additive	0.789165	35.4777
CAHS D	500	Sugar	Additive	0.804384	35.4777

### Sheet: CAHS_D_Betaine_Summary
Sample	Type	T1	T2	T3	T4	T5	T6	Average	Stdev	T.test
Control	Control	0.503174	0.313206	1.19985	0.989721	0.680668	0.723407	0.735003	0.293173
CB1	Betaine	0.361146	0.3746	0.896375	0.875974	0.579984	1.20697	0.715842	0.305548
CB10	Betaine	0.531233	1.06167	0.691639	0.659046	1.06792	0.682224	0.782288	0.206594
CB100	Betaine	1.12508	0.265725	0.530012	0.52435	1.23585	1.05397	0.789165	0.363724
CB500	Betaine	0.927263	0.968474	1.17762	0.544097	0.551725	0.657131	0.804384	0.236148
CB0	Experimental	40.5662	30.8821	36.143	34.8802	34.2518	36.143	35.4777	2.87976
CB1	Experimental	41.866	38.3792	38.3792	28.3748	29.6377	29.6377	34.3791	5.30834	0.695235	To Just CAHS D
CB10	Experimental	32.8747	36.3402	34.6524	30.1736	33.3787	30.2845	32.9507	2.21338	0.152831
CB100	Experimental	18.7937	15.0566	15.4077	9.63486	14.6371	15.6412	14.8619	2.70107	3.92308e-07
CB500	Experimental	6.46841	7.73129	12.6534	6.05789	8.01689	6.9573	7.98087	2.19582	2.44108e-08
CB1	Predicted	40.9273	31.2567	37.0394	35.7561	34.8318	37.35	36.1936	2.91205	0.52223	Experimental vs Predicted
CB10	Predicted	41.0974	31.9437	36.8347	35.5392	35.3197	36.8253	36.26	2.71061	0.0616614
CB100	Predicted	41.6913	31.1478	36.673	35.4045	35.4876	37.197	36.2669	3.1094	4.71186e-07
CB500	Predicted	41.4935	31.8505	37.3206	35.4242	34.8035	36.8002	36.2821	2.91737	2.18105e-08
