## Supplementary material for "Disordered proteins interact with the chemical environment to tune their protective function during drying": File S1: SASA and TFE Data.xlsx

### Sheet: Sheet1
Protein	Olig	Replicate	Cosolute	Unfolded	Protein 1	Protein 2	Protein 3	Protein 4	Average	Fold_Diff	Olig_Diff	Fold_StDev	Dimer_StDev
AtLEA3-3	1	1	Trehalose	12504.2	8173.32				8173.32	-4330.92
AtLEA3-3	1	2	Trehalose	12504.2	8171.48				8171.48	-4332.76
AtLEA3-3	1	3	Trehalose	12504.2	8164.37				8164.37	-4339.87
AtLEA3-3	1	Avg	Trehalose	12504.2	8169.72	#DIV/0!	#DIV/0!	#DIV/0!	8169.72	-4334.52		4.72511
AtLEA3-3	1	1	Sucrose	7895.84	4293.07				4293.07	-3602.77
AtLEA3-3	1	2	Sucrose	7895.84	4290.66				4290.66	-3605.18
AtLEA3-3	1	3	Sucrose	7895.84	4292.37				4292.37	-3603.47
AtLEA3-3	1	Avg	Sucrose	7895.84	4292.03	#DIV/0!	#DIV/0!	#DIV/0!	4292.03	-3603.81		1.23859
AtLEA3-3	2	1	Trehalose	12504.2	4220.81	5176.99			4698.9	-7805.34	-6948.84
AtLEA3-3	2	2	Trehalose	12504.2	4636.64	5280.19			4958.41	-7545.83	-6426.14
AtLEA3-3	2	3	Trehalose	12504.2	4367.33	4430.79			4399.06	-8105.18	-7530.63
AtLEA3-3	2	Avg	Trehalose	12504.2	4408.26	4962.65	#DIV/0!	#DIV/0!	4685.46	-7818.78	-6968.54	279.92	552.511
AtLEA3-3	2	1	Sucrose	7895.84	2160.45	3897.49			3028.97	-4866.87	-2528.2
AtLEA3-3	2	2	Sucrose	7895.84	2423.3	3925.41			3174.36	-4721.48	-2232.61
AtLEA3-3	2	3	Sucrose	7895.84	2185.76	3493.45			2839.6	-5056.24	-2905.54
AtLEA3-3	2	Avg	Sucrose	7895.84	2256.5	3772.12	#DIV/0!	#DIV/0!	3014.31	-4881.53	-2555.45	167.859	337.29
AavLEA	1	1	Trehalose	10619.9	6046.77				6046.77	-4573.09
AavLEA	1	2	Trehalose	10619.9	6054.23				6054.23	-4565.63
AavLEA	1	3	Trehalose	10619.9	6050.09				6050.09	-4569.77
AavLEA	1	Avg	Trehalose	10619.9	6050.36	#DIV/0!	#DIV/0!	#DIV/0!	6050.36	-4569.5		3.73426
AavLEA	1	1	Sucrose	5571.07	2538.41				2538.41	-3032.66
AavLEA	1	2	Sucrose	5571.07	2540.87				2540.87	-3030.2
AavLEA	1	3	Sucrose	5571.07	2538.29				2538.29	-3032.78
AavLEA	1	Avg	Sucrose	5571.07	2539.19	#DIV/0!	#DIV/0!	#DIV/0!	2539.19	-3031.88		1.45594
AavLEA	2	1	Trehalose	10619.9	2647.79	3732.08			3189.93	-7429.93	-5713.68
AavLEA	2	2	Trehalose	10619.9	3108.5	3497.42			3302.96	-7316.9	-5502.53
AavLEA	2	3	Trehalose	10619.9	2408.24	3669.98			3039.11	-7580.75	-6021.96
AavLEA	2	Avg	Trehalose	10619.9	2721.51	3633.16	#DIV/0!	#DIV/0!	3177.33	-7442.53	-5746.06	132.377	261.221
AavLEA	2	1	Sucrose	5571.07	1427	2491.47			1959.24	-3611.83	-1158.34
AavLEA	2	2	Sucrose	5571.07	1548.55	2462.51			2005.53	-3565.54	-1070.68
AavLEA	2	3	Sucrose	5571.07	1372.54	2345.68			1859.11	-3711.96	-1358.36
AavLEA	2	Avg	Sucrose	5571.07	1449.37	2433.22	#DIV/0!	#DIV/0!	1941.29	-3629.78	-1195.79	74.8407	147.452
HeLEA	1	1	Trehalose	20635.2	11743.8				11743.8	-8891.42
HeLEA	1	2	Trehalose	20635.2	11732.7				11732.7	-8902.54
HeLEA	1	3	Trehalose	20635.2	11728.9				11728.9	-8906.27
HeLEA	1	Avg	Trehalose	20635.2	11735.1	#DIV/0!	#DIV/0!	#DIV/0!	11735.1	-8900.08		7.72501
HeLEA	1	1	Sucrose	10126.8	4717.8				4717.8	-5409.04
HeLEA	1	2	Sucrose	10126.8	4720.2				4720.2	-5406.64
HeLEA	1	3	Sucrose	10126.8	4713.91				4713.91	-5412.93
HeLEA	1	Avg	Sucrose	10126.8	4717.3	#DIV/0!	#DIV/0!	#DIV/0!	4717.3	-5409.54		3.17577
HeLEA	2	1	Trehalose	20635.2	9460.88	8697.97			9079.43	-11555.8	-5328.71
HeLEA	2	2	Trehalose	20635.2	10285.2	10360.5			10322.8	-10312.4	-2819.64
HeLEA	2	3	Trehalose	20635.2	10509.5	9307.79			9908.64	-10726.6	-3640.59
HeLEA	2	Avg	Trehalose	20635.2	10085.2	9455.43	#DIV/0!	#DIV/0!	9770.3	-10864.9	-3929.65	633.143	1279.26
HeLEA	2	1	Sucrose	10126.8	4036.66	4945.2			4490.93	-5635.91	-453.726
HeLEA	2	2	Sucrose	10126.8	4064.6	6386.33			5225.46	-4901.38	1010.53
HeLEA	2	3	Sucrose	10126.8	4192.91	5953.31			5073.11	-5053.73	718.412
HeLEA	2	Avg	Sucrose	10126.8	4098.06	5761.62	#DIV/0!	#DIV/0!	4929.84	-5197	425.073	387.66	774.951
AvLEA	1	1	Trehalose	19666.8	9498.88				9498.88	-10168
AvLEA	1	2	Trehalose	19666.8	9515.47				9515.47	-10151.4
AvLEA	1	3	Trehalose	19666.8	9526.07				9526.07	-10140.8
AvLEA	1	Avg	Trehalose	19666.8	9513.47	#DIV/0!	#DIV/0!	#DIV/0!	9513.47	-10153.4		13.7027
AvLEA	1	1	Sucrose	11260.1	4422.87				4422.87	-6837.2
AvLEA	1	2	Sucrose	11260.1	4428.54				4428.54	-6831.53
AvLEA	1	3	Sucrose	11260.1	4430.32				4430.32	-6829.75
AvLEA	1	Avg	Sucrose	11260.1	4427.24	#DIV/0!	#DIV/0!	#DIV/0!	4427.24	-6832.83		3.89112
AvLEA	2	1	Trehalose	19666.8	9570.12	8629.26			9099.69	-10567.1	-798.378
AvLEA	2	2	Trehalose	19666.8	9454.77	10020.8			9737.8	-9929.04	444.658
AvLEA	2	3	Trehalose	19666.8	9509.49	9283.98			9396.73	-10270.1	-258.67
AvLEA	2	Avg	Trehalose	19666.8	9511.46	9311.35	#DIV/0!	#DIV/0!	9411.41	-10255.4	-204.13	319.306	623.31
AvLEA	2	1	Sucrose	11260.1	4648.28	5652.36			5150.32	-6109.75	1454.9
AvLEA	2	2	Sucrose	11260.1	4368.36	6923.91			5646.13	-5613.94	2435.18
AvLEA	2	3	Sucrose	11260.1	4327.01	6448.69			5387.85	-5872.22	1915.07
AvLEA	2	Avg	Sucrose	11260.1	4447.88	6341.65	#DIV/0!	#DIV/0!	5394.77	-5865.3	1935.05	247.979	490.446
AtLEA4-2	1	1	Trehalose	8798.64	5899.13				5899.13	-2899.51
AtLEA4-2	1	2	Trehalose	8798.64	5900.35				5900.35	-2898.29
AtLEA4-2	1	3	Trehalose	8798.64	5903.3				5903.3	-2895.34
AtLEA4-2	1	Avg	Trehalose	8798.64	5900.93	#DIV/0!	#DIV/0!	#DIV/0!	5900.93	-2897.71		2.14494
AtLEA4-2	1	1	Sucrose	3860.53	2121.45				2121.45	-1739.08
AtLEA4-2	1	2	Sucrose	3860.53	2125.55				2125.55	-1734.98
AtLEA4-2	1	3	Sucrose	3860.53	2126				2126	-1734.53
AtLEA4-2	1	Avg	Sucrose	3860.53	2124.33	#DIV/0!	#DIV/0!	#DIV/0!	2124.33	-1736.2		2.50468
AtLEA4-2	2	1	Trehalose	8798.64	4368.59	4150.66			4259.62	-4539.02	-3279.01
AtLEA4-2	2	2	Trehalose	8798.64	4331.65	3956.83			4144.24	-4654.4	-3512.22
AtLEA4-2	2	3	Trehalose	8798.64	4330.51	4194.8			4262.65	-4535.99	-3281.3
AtLEA4-2	2	Avg	Trehalose	8798.64	4343.59	4100.76	#DIV/0!	#DIV/0!	4222.17	-4576.47	-3357.51	67.5071	133.984
AtLEA4-2	2	1	Sucrose	3860.53	1365.37	1832.91			1599.14	-2261.39	-1044.63
AtLEA4-2	2	2	Sucrose	3860.53	1357.06	2383.02			1870.04	-1990.49	-511.012
AtLEA4-2	2	3	Sucrose	3860.53	1352.28	2379.99			1866.13	-1994.4	-519.733
AtLEA4-2	2	Avg	Sucrose	3860.53	1358.24	2198.64	#DIV/0!	#DIV/0!	1778.44	-2082.09	-691.79	155.289	305.596
CAHSD	1	1	Trehalose	20423.3	13448.8				13448.8	-6974.52
CAHSD	1	2	Trehalose	20423.3	13454.8				13454.8	-6968.47
CAHSD	1	3	Trehalose	20423.3	13452.8				13452.8	-6970.5
CAHSD	1	Avg	Trehalose	20423.3	13452.2	#DIV/0!	#DIV/0!	#DIV/0!	13452.2	-6971.16		3.07836
CAHSD	1	1	Sucrose	9426.08	5673.42				5673.42	-3752.66
CAHSD	1	2	Sucrose	9426.08	5678.69				5678.69	-3747.39
CAHSD	1	3	Sucrose	9426.08	5674.7				5674.7	-3751.38
CAHSD	1	Avg	Sucrose	9426.08	5675.6	#DIV/0!	#DIV/0!	#DIV/0!	5675.6	-3750.48		2.74872
CAHSD	1	1	Betaine	6.32	124.778				124.778	118.458
CAHSD	1	2	Betaine	6.32	118.172				118.172	111.852
CAHSD	1	3	Betaine	6.32	130.712				130.712	124.392
CAHSD	1	Avg	Betaine	6.32	124.554	#DIV/0!	#DIV/0!	#DIV/0!	124.554	118.234		6.27268
CAHSD	2	1	Trehalose	20423.3	11450.1	10926.9			11188.5	-9234.82	-4520.6
CAHSD	2	2	Trehalose	20423.3	11935.9	11552.5			11744.2	-8679.09	-3421.24
CAHSD	2	3	Trehalose	20423.3	11380.1	10949			11164.5	-9258.81	-4576.62
CAHSD	2	Avg	Trehalose	20423.3	11588.7	11142.8	#DIV/0!	#DIV/0!	11365.7	-9057.57	-4172.82	327.993	651.491
CAHSD	2	1	Sucrose	9426.08	5042.46	6409.8			5726.13	-3699.95	105.43
CAHSD	2	2	Sucrose	9426.08	5180.93	6564.2			5872.56	-3553.52	387.752
CAHSD	2	3	Sucrose	9426.08	4943.85	6191.92			5567.89	-3858.19	-213.625
CAHSD	2	Avg	Sucrose	9426.08	5055.75	6388.64	#DIV/0!	#DIV/0!	5722.19	-3703.89	93.1857	152.377	300.876
CAHSD	2	1	Betaine	6.32	340.424	1181.59			761.007	754.687	1272.46
CAHSD	2	2	Betaine	6.32	360.307	1314.08			837.192	830.872	1438.04
CAHSD	2	3	Betaine	6.32	220.407	1201.89			711.151	704.831	1160.88
CAHSD	2	Avg	Betaine	6.32	307.046	1232.52	#DIV/0!	#DIV/0!	769.783	763.463	1290.46	63.477	139.454
BSA	1	1	Trehalose	56981.2	13411.9				13411.9	-43569.3
BSA	1	2	Trehalose	56981.2	13402.8				13402.8	-43578.5
BSA	1	3	Trehalose	56981.2	13405.7				13405.7	-43575.5
BSA	1	Avg	Trehalose	56981.2	13406.8	#DIV/0!	#DIV/0!	#DIV/0!	13406.8	-43574.4		4.66363
BSA	1	1	Sucrose	24170.11999999997	5183.13				5183.13	-18987
BSA	1	2	Sucrose	24170.11999999997	5178.51				5178.51	-18991.6
BSA	1	3	Sucrose	24170.1	5170.02				5170.02	-19000.1
BSA	1	Avg	Sucrose	24170.1	5177.22	#DIV/0!	#DIV/0!	#DIV/0!	5177.22	-18992.9		6.64972
BSA	2	1	Trehalose	56981.2	12718.6	15128.9			13923.8	-43057.5	1023.75
BSA	2	2	Trehalose	56981.2	11571.6	13717.9			12644.7	-44336.5	-1516.04
BSA	2	3	Trehalose	56981.2	12337	14977.7			13657.4	-43323.9	503.345
BSA	2	Avg	Trehalose	56981.2	12209.1	14608.2	#DIV/0!	#DIV/0!	13408.6	-43572.6	3.68428	674.822	1341.59
BSA	2	1	Sucrose	24170.1	5270.19	7015.71			6142.95	-18027.2	1919.65
BSA	2	2	Sucrose	24170.1	4867.37	6745.64			5806.51	-18363.6	1256
BSA	2	3	Sucrose	24170.1	5162.69	6879.81			6021.25	-18148.9	1702.46
BSA	2	Avg	Sucrose	24170.1	5100.09	6880.38	#DIV/0!	#DIV/0!	5990.24	-18179.9	1626.04	170.354	338.361
