## Supplementary material for "Disordered proteins interact with the chemical environment to tune their protective function during drying": File S1: Synergy Correlation Values.xlsx

### Sheet: Sheet1
Protein	Cosolute	Ratio	Synergy	pProtection	Protection	dProtection	dG Folding	dG Dimerization	Molarity	Adjusted dG Folding	Adjusted dG Dimerization	Enthalpy
CAHS D	Trehalose	1	-0.0350447	40.3613	38.9469	-1.41445	-6971.16	-4172.82	1.96191e-05	-0.136768	-0.0818671	0.007155
CAHS D	Trehalose	10	0.20448	40.6793	48.9974	8.31812	-6971.16	-4172.82	0.000196191	-1.36768	-0.818671	0.00820737
CAHS D	Trehalose	100	1.19792	38.3714	84.3374	45.966	-6971.16	-4172.82	0.00196191	-13.6768	-8.18671	0.0205153
CAHS D	Sucrose	1	0.02215	35.7091	36.5001	0.790957	-3750.48	93.1857	1.96191e-05	-0.0735812	0.00182822
CAHS D	Sucrose	10	0.038613	35.7698	37.151	1.38118	-3750.48	93.1857	0.000196191	-0.735812	0.0182822
CAHS D	Sucrose	100	0.853541	36.0737	66.8641	30.7904	-3750.48	93.1857	0.00196191	-7.35812	0.182822
CAHS D	Betaine	1	-0.0647436	35.9547	33.6269	-2.32784	118.234	1290.46	1.96191e-05	0.00231965	0.0253177
CAHS D	Betaine	10	-0.0867782	36.0211	32.8953	-3.12585	118.234	1290.46	0.000196191	0.0231965	0.253177
CAHS D	Betaine	100	-0.640264	36.028	12.9606	-23.0674	118.234	1290.46	0.00196191	0.231965	2.53177
AtLEA3-3	Trehalose	1	-0.0600765	33.3846	31.379	-2.00563	-4334.52	-6948.84	8.28e-05	-0.358898	-0.575364
AtLEA3-3	Trehalose	10	0.150768	36.4466	41.9416	5.495	-4334.52	-6948.84	0.000828	-3.58898	-5.75364
AtLEA3-3	Trehalose	100	0.355879	42.2434	57.277	15.0336	-4334.52	-6948.84	0.00828	-35.8898	-57.5364
AtLEA3-3	Sucrose	1	-0.0910862	34.0903	30.9851	-3.10515	-3603.81	-2555.45	8.28e-05	-0.298395	-0.211591
AtLEA3-3	Sucrose	10	0.228009	34.6661	42.5703	7.9042	-3603.81	-2555.45	0.000828	-2.98395	-2.11591
AtLEA3-3	Sucrose	100	0.497625	38.1623	57.1528	18.9905	-3603.81	-2555.45	0.00828	-29.8395	-21.1591
AavLEA	Trehalose	1	-0.0289238	22.1983	21.5562	-0.64206	-4569.5	-5746.06	0.000112	-0.511784	-0.643559
AavLEA	Trehalose	10	-0.0120178	23.4203	23.1389	-0.28146	-4569.5	-5746.06	0.00112	-5.11784	-6.43559
AavLEA	Trehalose	100	0.652324	32.2418	53.2739	21.0321	-4569.5	-5746.06	0.0112	-51.1784	-64.3559
AavLEA	Sucrose	1	0.00926942	23.4408	23.6581	0.217283	-3031.88	-1195.79	0.000112	-0.33957	-0.133928
AavLEA	Sucrose	10	0.167726	23.021	26.8822	3.86121	-3031.88	-1195.79	0.00112	-3.3957	-1.33928
AavLEA	Sucrose	100	0.437561	29.2406	42.0352	12.7946	-3031.88	-1195.79	0.0112	-33.957	-13.3928
HeLEA	Trehalose	1	-0.013104	35.3686	34.9051	-0.463472	-8900.08	-3929.65	3.92e-05	-0.348883	-0.154042
HeLEA	Trehalose	10	0.304611	35.8175	46.7279	10.9104	-8900.08	-3929.65	0.000392	-3.48883	-1.54042
HeLEA	Trehalose	100	0.403233	42.2763	59.3236	17.0472	-8900.08	-3929.65	0.00392	-34.8883	-15.4042
HeLEA	Sucrose	1	-0.0105902	35.42	35.0449	-0.375106	-5409.54	425.073	3.92e-05	-0.212054	0.0166629
HeLEA	Sucrose	10	0.0754643	35.8164	38.5192	2.70286	-5409.54	425.073	0.000392	-2.12054	0.166629
HeLEA	Sucrose	100	0.0953741	39.6882	43.4734	3.78522	-5409.54	425.073	0.00392	-21.2054	1.66629
AvLEA	Trehalose	1	0.0323732	48.4728	50.042	1.56922	-10153.4	-204.13	6.8e-05	-0.690429	-0.0138808
AvLEA	Trehalose	10	0.0577823	49.3206	52.1705	2.84986	-10153.4	-204.13	0.00068	-6.90429	-0.138808
AvLEA	Trehalose	100	0.0464352	53.3236	55.7997	2.47609	-10153.4	-204.13	0.0068	-69.0429	-1.38808
AvLEA	Sucrose	1	0.00683193	48.6887	49.0213	0.332638	-6832.83	1935.05	6.8e-05	-0.464632	0.131583
AvLEA	Sucrose	10	0.0921105	48.1302	52.5635	4.4333	-6832.83	1935.05	0.00068	-4.64632	1.31583
AvLEA	Sucrose	100	0.0741552	51.2209	55.0192	3.79829	-6832.83	1935.05	0.0068	-46.4632	13.1583
AtLEA4-2	Trehalose	1	0.0611993	18.1214	19.2304	1.10902	-2897.71	-3357.51	0.000217	-0.628803	-0.72858
AtLEA4-2	Trehalose	10	0.0693569	19.803	21.1765	1.37347	-2897.71	-3357.51	0.00217	-6.28803	-7.2858
AtLEA4-2	Trehalose	100	0.142267	38.7266	44.2361	5.50952	-2897.71	-3357.51	0.0217	-62.8803	-72.858
AtLEA4-2	Sucrose	1	0.0967886	18.5943	20.394	1.79972	-1736.2	-691.79	0.000217	-0.376755	-0.150118
AtLEA4-2	Sucrose	10	0.523275	19.5261	29.7436	10.2175	-1736.2	-691.79	0.00217	-3.76755	-1.50118
AtLEA4-2	Sucrose	100	1.28976	27.9024	63.8899	35.9874	-1736.2	-691.79	0.0217	-37.6755	-15.0118
BSA	Trehalose	1	-0.0072414	31.8581	31.6274	-0.230698	-13406.8	3.68428	5.4e-05	-0.723967	0.000198951
BSA	Trehalose	10	0.00726399	33.3484	33.5907	0.242243	-13406.8	3.68428	0.00054	-7.23967	0.00198951
BSA	Trehalose	100	0.112723	44.9294	49.9939	5.06457	-13406.8	3.68428	0.0054	-72.3967	0.0198951
BSA	Sucrose	1	-0.0176374	32.6468	32.071	-0.575805	-5177.22	1626.04	5.4e-05	-0.27957	0.0878059
BSA	Sucrose	10	-0.0592271	33.3085	31.3357	-1.97277	-5177.22	1626.04	0.00054	-2.7957	0.878059
BSA	Sucrose	100	0.0429891	41.9243	43.7266	1.80229	-5177.22	1626.04	0.0054	-27.957	8.78059
