## Supplementary material for "Disordered proteins interact with the chemical environment to tune their protective function during drying": File S1: LEA motif coordinates.xlsx

### Sheet: Sheet1
LEA protein	Motif coordinates 1	Motif coordinates 2	Motif coordinates 3	Motif coordinates 4	Motif coordinates 5		Residues (aa)	Residues ( non motif)	Residues (motif)		% Non-Motif	% Motif
AtLEA4-2	1…71						97	26	71		26.8041	73.1959
AtLEA3-3	37…47	59…69	77…87				169	136	33		80.4734	19.5266
AavLEA1	92…134						143	100	43		69.9301	30.0699
HeLEA	56…66	78…88	149…168	179…189	197…207		238	174	64		73.1092	26.8908
AvLEA1C	35…49	61…71	83…93	131…141	212…222		231	172	59		74.4589	25.5411
