## Supplementary material for "Disordered proteins interact with the chemical environment to tune their protective function during drying": File S2: S1 A.csv

Concentration (mg/mL)	At11	At11	At11	At22	At22	At22	At44	At44	At44	Aav11	Aav11	Aav11	He11	He11	He11	Av11	Av11	Av11	At20	At20	At20	Trehalose	Trehalose	Trehalose	Sucrose	Sucrose	Sucrose
1.00	8.33333333	6.66666667	5.26315789
0.50	5.40540541	3.94736842	5.55555556
0.10	4.16666667	4.05405405	4.28571429
0.05	3.84615385	2.66666667	4.16666667
0.01	2.85714286	2.85714286	2.70270270
0.00	1.29870130	1.28205128	1.31578947
1.00				5.88235294	7.69230769	5.71428571
0.50				2.56410256	4.93827160	6.32911392
0.50				4.70588235	4.93827160	3.44827586
0.05				1.21951220	1.20481928	1.23456790
0.01				0.13888889	0.65573770	3.33333333
0.00				0.81081081	0.81081081	1.06666667
1.00							1.72413793	5.17241379	1.75438596
0.50							2.56410256	1.69491525	3.44827586
0.10							1.03896104	0.98765432	0.62500000
0.05							0.98591549	0.86956522	0.50632911
0.01							0.35714286	1.19047619	1.07142857
0.00							0.81081081	0.81081081	1.06666667
0.50										22.09302330	13.92405060	19.76744190
0.10										8.13953488	12.79069770	6.97674419
0.05										2.43902439	3.52941176	2.35294118
0.01										0.71428571	3.57142857	1.08433735
0.00										2.43902439	0.71428571	2.53164557
2.00													32.94117650	25.88235290	30.12048190
1.00													20.00000000	17.64705880	11.62790700
0.50													15.66265060	15.11627910	18.39080460
0.10													2.35294118	4.76190476	1.16279070
0.05													2.35294118	2.38095238	0.95238095
0.01													2.63157895	0.62500000	1.05882353
0.00													0.94117647	0.38961039	0.85365854
1.00																5.55555556	8.00000000	6.49350649
0.50																8.86075949	5.06329114	5.19480519
0.10																5.71428571	5.26315789	5.12820513
0.05																3.84615385	5.26315789	5.26315789
0.01																4.05405405	3.84615385	4.05405405
0.00																1.29870130	1.28205128	1.31578947
20.00																			82.43243240	82.35294120	75.34246580
15.00																			75.00000000	78.57142860	71.42857140
10.00																			73.61111110	71.64179100	66.19718310
5.00																			54.43037970	56.96202530	59.45945950
2.00																			45.20547950	52.70270270	50.76923080
1.00																			37.97468350	47.50000000	48.64864860
0.50																			38.88888890	41.17647060	34.72222220
0.10																			6.06060606	9.23076923	12.50000000
0.05																			4.05405405	6.66666667	3.27868852
0.01																			3.22580645	3.37078652	3.33333333
0.00																			0.28571429	1.42857143	1.52542373
20.00																						82.89473680	88.31168830	85.52631580
15.00																						67.85714290	56.16438360	58.44155840
10.00																						27.27272730	25.31645570	23.45679010
5.00																						12.65822780	11.25000000	11.25000000
2.00																						6.17283951	6.41025641	6.09756098
1.00																						3.65853659	4.76190476	3.84615385
0.50																						1.26582278	4.93827160	1.07142857
0.10																						1.26582278	0.77922078	1.13924051
0.05																						1.25000000	0.89743590	1.11111111
0.01																						0.75949367	0.63291139	1.05882353
0.00																						1.19047619	0.86419753	1.21951220
20.00																									34.21052630	26.31578950	31.57894740
15.00																									15.58441560	15.27777780	14.28571430
10.00																									13.51351350	12.16216220	14.28571430
5.00																									14.08450700	7.79220779	7.69230769
2.00																									8.00000000	8.10810811	9.33333333
1.00																									4.22535211	5.40540541	5.00000000
0.50																									2.66666667	2.73972603	5.55555556
0.10																									0.82191781	5.47945205	2.81690141
0.05																									2.66666667	1.36986301	1.40845070
0.01																									0.67567568	1.35135135	2.66666667
0.00																									1.42857143	1.35135135	1.35135135
