## Supplementary material for "Disordered proteins interact with the chemical environment to tune their protective function during drying": File S2: S2A.csv

Concentration (mg/ml)	HeLEA68614	HeLEA68614	HeLEA68614	AvLEA1C	AvLEA1C	AvLEA1C	BSA	BSA	BSA	AtLEA3-3	AtLEA3-3	AtLEA3-3	AavLEA1	AavLEA1	AavLEA1	AtLEA4-2	AtLEA4-2	AtLEA4-2	Trehalose	Trehalose	Trehalose	Sucrose	Sucrose	Sucrose	CAHS D	CAHS D	CAHS D
20.00	105.06329100	100.00000000	101.21951200
15.00	95.40229890	97.70114940	98.85057470
10.00	94.56521740	100.00000000	98.79518070
5.00	93.97590360	92.77108430	94.25287360
2.00	73.80952380	85.71428570	71.08433730
1.00	30.37974680	27.84810130	37.93103450
0.50	22.78481010	25.28735630	24.70588240
0.10	17.44186050	17.97752810	18.29268290
0.05	13.41463410	10.71428570	10.71428570
0.01	6.09756098	9.09090909	4.76190476
0.00	2.32558140	3.65853659	1.23456790
20.00				100.00000000	101.20481900	98.79518070
15.00				95.40229890	102.29885100	101.13636400
10.00				96.55172410	97.72727270	92.55319150
5.00				91.01123600	91.11111110	97.77777780
2.00				55.95238100	50.56179780	50.00000000
1.00				35.16483520	28.88888890	29.21348310
0.50				26.37362640	25.55555560	23.86363640
0.10				19.54022990	20.87912090	20.00000000
0.05				13.95348840	12.50000000	12.64367820
0.01				5.68181818	5.55555556	8.33333333
0.00				2.53164557	2.50000000	2.56410256
20.00							100.00000000	100.00000000	101.16279100
15.00							100.00000000	93.25842700	93.25842700
10.00							75.28089890	77.01149430	73.33333330
5.00							36.66666670	38.46153850	30.33707870
2.00							20.68965520	20.68965520	21.42857140
1.00							14.11764710	16.27906980	11.62790700
0.50							8.04597701	5.74712644	4.76190476
0.10							3.61445783	4.70588235	4.54545455
0.05							4.87804878	4.87804878	3.61445783
0.01							1.20481928	3.52941176	2.29885057
0.00							2.35294118	2.38095238	1.14942529
20.00										100.00000000	103.12500000	95.52238810
15.00										97.33333330	89.61038960	91.66666670
10.00										91.04477610	88.46153850	92.75362320
5.00										58.82352940	66.66666670	67.69230770
2.00										38.27160490	27.14285710	22.53521130
1.00										16.41791040	13.88888890	12.67605630
0.50										9.33333333	9.45945946	11.59420290
0.10										9.67741935	6.77966102	11.47540980
0.05										12.90322580	6.89655172	5.00000000
0.01										0.32786885	1.20689655	1.58730159
0.00										0.14705882	1.58730159	0.74626866
20.00													102.38095200	98.82352940	101.17647100
15.00													100.00000000	101.19047600	102.38095200
10.00													64.70588240	64.70588240	58.62068970
5.00													40.69767440	32.94117650	32.55813950
2.00													28.73563220	31.03448280	29.41176470
1.00													13.95348840	15.29411760	10.34482760
0.50													18.39080460	9.19540230	14.94252870
0.10													9.09090909	10.46511630	6.81818182
0.05													10.97560980	8.13953488	7.05882353
0.01													3.57142857	4.76190476	6.02409639
0.00													3.65853659	2.43902439	2.43902439
20.00																97.67441860	96.70329670	103.52941200
15.00																91.95402300	96.55172410	93.18181820
10.00																52.94117650	50.00000000	51.19047620
5.00																34.88372090	40.00000000	35.71428570
2.00																21.17647060	23.52941180	18.82352940
1.00																17.85714290	13.63636360	17.44186050
0.50																16.27906980	12.94117650	14.60674160
0.10																10.46511630	11.62790700	7.05882353
0.05																5.95238095	4.70588235	2.46913580
0.01																3.48837209	4.59770115	3.57142857
0.00																2.40963855	2.38095238	4.70588235
20.00																			82.89473680	88.31168830	85.52631580
15.00																			67.85714290	56.16438360	58.44155840
10.00																			27.27272730	25.31645570	23.45679010
5.00																			12.65822780	11.25000000	11.25000000
2.00																			6.17283951	6.41025641	6.09756098
1.00																			3.65853659	4.76190476	3.84615385
0.50																			1.26582278	4.93827160	1.07142857
0.10																			1.26582278	0.77922078	1.13924051
0.05																			1.25000000	0.89743590	1.11111111
0.01																			0.75949367	0.63291139	1.05882353
0.00																			1.19047619	0.86419753	1.21951220
20.00																						34.21052630	26.31578950	31.57894740
15.00																						15.58441560	15.27777780	14.28571430
10.00																						13.51351350	12.16216220	14.28571430
5.00																						14.08450700	7.79220779	7.69230769
2.00																						8.00000000	8.10810811	9.33333333
1.00																						4.22535211	5.40540541	5.00000000
0.50																						2.66666667	2.73972603	5.55555556
0.10																						0.82191781	5.47945205	2.81690141
0.05																						2.66666667	1.36986301	1.40845070
0.01																						0.67567568	1.35135135	2.66666667
0.00																						1.42857143	1.35135135	1.35135135
20.00																									103.62901900	86.71851830	76.46832670
15.00																									98.25469660	104.15332800	88.27025450
10.00																									82.09363630	83.51922460	79.31366740
5.00																									84.33009850	69.80332470	74.60093070
2.00																									58.47121740	56.57036050	63.57476790
1.00																									54.18499220	48.74500590	56.48205610
0.50																									46.72843320	39.23774720	45.71511820
0.10																									11.91288380	13.76541240	17.79640860
0.05																									8.73588291	4.82717521	0.45579782
0.01																									7.32575946	0.87984329	-3.77275050
