## Supplementary material for "Disordered proteins interact with the chemical environment to tune their protective function during drying": File S2: S2C.csv

1:10 AtLEA3-3: Trehalose	1:10 AtLEA3-3: Trehalose	1:10 AtLEA3-3: Trehalose	1:10 AtLEA3-3: Sucrose	1:10 AtLEA3-3: Sucrose	1:10 AtLEA3-3: Sucrose	1:100 AtLEA3-3: Trehalose	1:100 AtLEA3-3: Trehalose	1:100 AtLEA3-3: Trehalose	1:100 AtLEA3-3: Sucrose	1:100 AtLEA3-3: Sucrose	1:100 AtLEA3-3: Sucrose
4.20156818	7.12471551	5.15873016	8.63348129	11.12451740	3.95460395	15.7065367	19.2627463	10.1314099	14.9190093	21.2705103	20.7819607
