## Supplementary material for "Disordered proteins interact with the chemical environment to tune their protective function during drying": File S2: S3 C.xlsx

### Sheet: Sheet1
prot	%synergy_tre	%synergy_tre_err	%synergy_suc	%synergy_suc_err
AtLEA3-3	0.48084	0.128137	0.594153	0.126605
AtLEA4-2	0.271179	0.208231	1.45576	0.190125
AvLEA1C	0.119393	0.110784	0.12728	0.0457114
AavLEA1	0.787467	0.0855129	0.485225	0.132518
HeLEA68614	0.517749	0.0841266	0.164384	0.0759067
CAHS D	1.04414	0.248181	0.83245	0.144889
BSA	0.256622	0.2295	0.159694	0.120502
