## Supplementary material for "Disordered proteins interact with the chemical environment to tune their protective function during drying": File S2: S3 F.xlsx

### Sheet: Sheet1
prot	Kapp_tre	Kapp_tre_err	Kapp_suc	Kapp_suc_err
AtLEA3-3	0.763274	0.138117	0.806673	0.116399
AtLEA4-2	0.315929	0.191982	1.47943	0.398086
AvLEA1C	0.343625	0.259169	0.320087	0.103806
AavLEA1	0.769139	0.223735	0.334815	0.0915402
HeLEA68614	0.870255	0.123669	0.211814	0.0858259
CAHS D	4.54511	1.00664	1.44205	0.0450948
BSA	0.409071	0.270594	0.226171	0.199413
