## Supplementary material for "Disordered proteins interact with the chemical environment to tune their protective function during drying": File S2: Synergy Calculations.xlsx

### Sheet: Kapp
Samples	Replicate	Protection	Kapp	Frac	Expected Fraction	Expected Kpp	Synergy				Samples	Replicate	Protection	Kapp	Frac	Expected Fraction	Expected Kpp	Synergy
CAHS D	1	37.6284	0.603293	0.376284	0.376855	0.604762	6.6619				CAHS D	1	35.3158	0.545972	0.353158	0.357861	0.557296	1.39444
CAHS D	2	42.5301	0.740043	0.425301	0.4293	0.752234	3.70761				CAHS D	2	39.8493	0.662491	0.398493	0.401052	0.669595	1.44761
CAHS D	3	43.1301	0.758401	0.431301	0.434152	0.767258	4.2658				CAHS D	3	33.3769	0.500981	0.333769	0.335764	0.505488	1.48411
Trehalose	1	0.146667	0.00146882	0.00146667							Sucrose	1	1.11972	0.011324	0.0111972
Trehalose	2	1.20444	0.0121912	0.0120444							Sucrose	2	0.705405	0.00710417	0.00705405
Trehalose	3	0.877959	0.00885735	0.00877959							Sucrose	3	0.448649	0.00450671	0.00448649
Mixture	1	87.9032	7.26667	0.879032							Mixture	1	66.1216	1.95174	0.661216
Mixture	2	81.6845	4.45984	0.816845							Mixture	2	67.92	2.11721	0.6792
Mixture	3	83.4247	5.03306	0.834247							Mixture	3	66.5507	1.9896	0.665507
Samples	Replicate	Protection	Kapp	Frac	Expected Fraction	Expected Kpp	Synergy				Samples	Replicate	Protection	Kapp	Frac	Expected Fraction	Expected Kpp	Synergy
AtLEA3-3	1	33.7349	0.509091	0.337349	0.368354	0.583165	0.707158				AtLEA3-3	1	33.7349	0.509091	0.337349	0.369025	0.584848	0.672294
AtLEA3-3	2	28.5714	0.4	0.285714	0.345404	0.52766	0.920616				AtLEA3-3	2	28.5714	0.4	0.285714	0.325843	0.483333	0.871505
AtLEA3-3	3	30.9524	0.448276	0.309524	0.385853	0.628276	0.662047				AtLEA3-3	3	30.9524	0.448276	0.309524	0.341117	0.51772	0.876219
Trehalose	1	6.89655	0.0740741	0.0689655							Sucrose	1	7.04225	0.0757576	0.0704225
Trehalose	2	11.3208	0.12766	0.113208							Sucrose	2	7.69231	0.0833333	0.0769231
Trehalose	3	15.2542	0.18	0.152542							Sucrose	3	6.49351	0.0694444	0.0649351
Mixture	1	56.338	1.29032	0.56338							Mixture	1	55.6962	1.25714	0.556962
Mixture	2	59.1549	1.44828	0.591549							Mixture	2	57.5342	1.35484	0.575342
Mixture	3	56.338	1.29032	0.56338							Mixture	3	58.2278	1.39394	0.582278
Samples	Replicate	Protection	Kapp	Frac	Expected Fraction	Expected Kpp	Synergy				Samples	Replicate	Protection	Kapp	Frac	Expected Fraction	Expected Kpp	Synergy
AavLEA1	1	21.6216	0.275862	0.216216	0.296166	0.42079	1.02749				AavLEA1	1	21.6216	0.275862	0.216216	0.268988	0.367967	0.249054
AavLEA1	2	18.9873	0.234375	0.189873	0.279099	0.387153	0.639874				AavLEA1	2	18.9873	0.234375	0.189873	0.255112	0.342483	0.324184
AavLEA1	3	18.6667	0.229508	0.186667	0.264675	0.359943	0.640057				AavLEA1	3	18.6667	0.229508	0.186667	0.255838	0.343794	0.431206
Trehalose	1	12.6582	0.144928	0.126582							Sucrose	1	8.43373	0.0921053	0.0843373
Trehalose	2	13.253	0.152778	0.13253							Sucrose	2	9.7561	0.108108	0.097561
Trehalose	3	11.5385	0.130435	0.115385							Sucrose	3	10.2564	0.114286	0.102564
Mixture	1	59.1549	1.44828	0.591549							Mixture	1	38.1579	0.617021	0.381579
Mixture	2	50.6667	1.02703	0.506667							Mixture	2	40	0.666667	0.4
Mixture	3	50	1	0.5							Mixture	3	43.662	0.775	0.43662
Samples	Replicate	Protection	Kapp	Frac	Expected Fraction	Expected Kpp	Synergy				Samples	Replicate	Protection	Kapp	Frac	Expected Fraction	Expected Kpp	Synergy
HeLEA68614	1	32.8947	0.490196	0.328947	0.36271	0.569143	0.993357				HeLEA68614	1	32.8947	0.490196	0.328947	0.370046	0.587418	0.238669
HeLEA68614	2	30.8642	0.446429	0.308642	0.37469	0.599206	0.871382				HeLEA68614	2	30.8642	0.446429	0.308642	0.34534	0.52751	0.281001
HeLEA68614	3	33.75	0.509434	0.3375	0.377073	0.605324	0.746027				HeLEA68614	3	33.75	0.509434	0.3375	0.360707	0.564228	0.115772
Trehalose	1	7.31707	0.0789474	0.0731707							Sucrose	1	8.86076	0.0972222	0.0886076
Trehalose	2	13.253	0.152778	0.13253							Sucrose	2	7.5	0.0810811	0.075
Trehalose	3	8.75	0.0958904	0.0875							Sucrose	3	5.19481	0.0547945	0.0519481
Mixture	1	60.9756	1.5625	0.609756							Mixture	1	45.2381	0.826087	0.452381
Mixture	2	59.5238	1.47059	0.595238							Mixture	2	44.7059	0.808511	0.447059
Mixture	3	57.4713	1.35135	0.574713							Mixture	3	40.4762	0.68	0.404762
Samples	Replicate	Protection	Kapp	Frac	Expected Fraction	Expected Kpp	Synergy				Samples	Replicate	Protection	Kapp	Frac	Expected Fraction	Expected Kpp	Synergy
AtLEA4-2	1	16.2791	0.194444	0.162791	0.352886	0.545322	0.136497				AtLEA4-2	1	16.2791	0.194444	0.162791	0.248577	0.330808	1.12633
AtLEA4-2	2	16.4706	0.197183	0.164706	0.31687	0.46385	0.292907				AtLEA4-2	2	16.4706	0.197183	0.164706	0.248412	0.330516	1.91086
AtLEA4-2	3	16.6667	0.2	0.166667	0.30839	0.445902	0.518384				AtLEA4-2	3	16.6667	0.2	0.166667	0.241071	0.317647	1.4011
Trehalose	1	25.974	0.350877	0.25974							Sucrose	1	12	0.136364	0.12
Trehalose	2	21.0526	0.266667	0.210526							Sucrose	2	11.7647	0.133333	0.117647
Trehalose	3	19.7368	0.245902	0.197368							Sucrose	3	10.5263	0.117647	0.105263
Mixture	1	40.5405	0.681818	0.405405							Mixture	1	59.3023	1.45714	0.593023
Mixture	2	43.0769	0.756757	0.430769							Mixture	2	69.1489	2.24138	0.691489
Mixture	3	49.0909	0.964286	0.490909							Mixture	3	63.2184	1.71875	0.632184
Samples	Replicate	Protection	Kapp	Frac	Expected Fraction	Expected Kpp	Synergy				Samples	Replicate	Protection	Kapp	Frac	Expected Fraction	Expected Kpp	Synergy
AvLEA1C	1	47.0588	0.888889	0.470588	0.485714	0.944444	0.239766				AvLEA1C	1	47.0588	0.888889	0.470588	0.485317	0.942943	0.257057
AvLEA1C	2	44.3038	0.795455	0.443038	0.467103	0.876536	0.638616				AvLEA1C	2	44.3038	0.795455	0.443038	0.463778	0.864899	0.263306
AvLEA1C	3	46.5116	0.869565	0.465116	0.493031	0.972506	0.152494				AvLEA1C	3	46.5116	0.869565	0.465116	0.477273	0.913043	0.439898
Trehalose	1	5.26316	0.0555556	0.0526316							Sucrose	1	5.12821	0.0540541	0.0512821
Trehalose	2	7.5	0.0810811	0.075							Sucrose	2	6.49351	0.0694444	0.0649351
Trehalose	3	9.33333	0.102941	0.0933333							Sucrose	3	4.16667	0.0434783	0.0416667
Mixture	1	54.2169	1.18421	0.542169							Mixture	1	54.5455	1.2	0.545455
Mixture	2	60.241	1.51515	0.60241							Mixture	2	53.012	1.12821	0.53012
Mixture	3	52.9412	1.125	0.529412							Mixture	3	57.5	1.35294	0.575
Samples	Replicate	Protection	Kapp	Frac	Expected Fraction	Expected Kpp	Synergy				Samples	Replicate	Protection	Kapp	Frac	Expected Fraction	Expected Kpp	Synergy
BSA	1	27.6316	0.381818	0.276316	0.358661	0.559238	0.315762				BSA	1	27.6316	0.381818	0.276316	0.331597	0.496104	0.456277
BSA	2	26.3158	0.357143	0.263158	0.342677	0.521322	0.713972				BSA	2	26.3158	0.357143	0.263158	0.326923	0.485714	0.118452
BSA	3	33.7209	0.508772	0.337209	0.421136	0.727522	0.197478				BSA	3	33.7209	0.508772	0.337209	0.413745	0.705742	0.103782
Trehalose	1	15.0685	0.177419	0.150685							Sucrose	1	10.2564	0.114286	0.102564
Trehalose	2	14.1026	0.164179	0.141026							Sucrose	2	11.3924	0.128571	0.113924
Trehalose	3	17.9487	0.21875	0.179487							Sucrose	3	16.4557	0.19697	0.164557
Mixture	1	46.6667	0.875	0.466667							Mixture	1	48.7805	0.952381	0.487805
Mixture	2	55.2632	1.23529	0.552632							Mixture	2	37.6623	0.604167	0.376623
Mixture	3	48.0519	0.925	0.480519							Mixture	3	44.7368	0.809524	0.447368

### Sheet: Bliss independent 
Samples	Replicate	Protection	CAHS*Trehalose	Expected	Experimental	Synergy				Samples	Replicate	Protection	CAHS*Sucrose	Expected	Experimental	Synergy
CAHS D	1	37.6284	0.0551883	37.7199	87.9032	1.33042				CAHS D	1	35.3158	0.395437	36.0401	66.1216	0.83467
CAHS D	2	42.5301	0.51225	43.2223	81.6845	0.889867				CAHS D	2	39.8493	0.281099	40.2736	67.92	0.686464
CAHS D	3	43.1301	0.378665	43.6294	83.4247	0.912119				CAHS D	3	33.3769	0.149745	33.6758	66.5507	0.976217
Trehalose	1	0.146667								Sucrose	1	1.11972
Trehalose	2	1.20444								Sucrose	2	0.705405
Trehalose	3	0.877959								Sucrose	3	0.448649
Samples	Replicate	Protection	AtLEA3-3*Trehalose	Expected	Experimental	Synergy				Samples	Replicate	Protection	AtLEA3-3*Sucrose	Expected	Experimental	Synergy
AtLEA3-3	1	33.7349	2.32655	38.3049	56.338	0.470777				AtLEA3-3	1	33.7349	2.3757	38.4015	55.6962	0.450366
AtLEA3-3	2	28.5714	3.2345	36.6577	59.1549	0.613712				AtLEA3-3	2	28.5714	2.1978	34.0659	57.5342	0.688909
AtLEA3-3	3	30.9524	4.72155	41.4851	56.338	0.358031				AtLEA3-3	3	30.9524	2.00989	35.436	58.2278	0.643184
Trehalose	1	6.89655								Sucrose	1	7.04225
Trehalose	2	11.3208								Sucrose	2	7.69231
Trehalose	3	15.2542								Sucrose	3	6.49351
Samples	Replicate	Protection	AavLEA1*Trehalose	Expected	Experimental	Synergy				Samples	Replicate	Protection	AavLEA1*Sucrose	Expected	Experimental	Synergy
AavLEA1	1	21.6216	2.73691	31.5429	59.1549	0.875378				AavLEA1	1	21.6216	1.82351	28.2318	38.1579	0.35159
AavLEA1	2	18.9873	2.51639	29.724	50.6667	0.704573				AavLEA1	2	18.9873	1.85242	26.891	40	0.487486
AavLEA1	3	18.6667	2.15385	28.0513	50	0.78245				AavLEA1	3	18.6667	1.91453	27.0085	43.662	0.616598
Trehalose	1	12.6582								Sucrose	1	8.43373
Trehalose	2	13.253								Sucrose	2	9.7561
Trehalose	3	11.5385								Sucrose	3	10.2564
Samples	Replicate	Protection	HeLEA68614*Trehalose	Expected	Experimental	Synergy				Samples	Replicate	Protection	HeLEA68614*Sucrose	Expected	Experimental	Synergy
HeLEA68614	1	32.8947	2.40693	37.8049	60.9756	0.612903				HeLEA68614	1	32.8947	2.91472	38.8408	45.2381	0.164706
HeLEA68614	2	30.8642	4.09044	40.0268	59.5238	0.4871				HeLEA68614	2	30.8642	2.31481	36.0494	44.7059	0.240129
HeLEA68614	3	33.75	2.95312	39.5469	57.4713	0.453244				HeLEA68614	3	33.75	1.75325	37.1916	40.4762	0.0883166
Trehalose	1	7.31707								Sucrose	1	8.86076
Trehalose	2	13.253								Sucrose	2	7.5
Trehalose	3	8.75								Sucrose	3	5.19481
Samples	Replicate	Protection	AtLEA4-2*Trehalose	Expected	Experimental	Synergy				Samples	Replicate	Protection	AtLEA4-2*Sucrose	Expected	Experimental	Synergy
AtLEA4-2	1	16.2791	4.22833	38.0248	40.5405	0.0661615				AtLEA4-2	1	16.2791	1.95349	26.3256	59.3023	1.25265
AtLEA4-2	2	16.4706	3.46749	34.0557	43.0769	0.264895				AtLEA4-2	2	16.4706	1.93772	26.2976	69.1489	1.62948
AtLEA4-2	3	16.6667	3.28947	33.114	49.0909	0.48248				AtLEA4-2	3	16.6667	1.75439	25.4386	63.2184	1.48514
Trehalose	1	25.974								Sucrose	1	12
Trehalose	2	21.0526								Sucrose	2	11.7647
Trehalose	3	19.7368								Sucrose	3	10.5263
Samples	Replicate	Protection	AvLEA1C*Trehalose	Expected	Experimental	Synergy				Samples	Replicate	Protection	AvLEA1C*Sucrose	Expected	Experimental	Synergy
AvLEA1C	1	47.0588	2.47678	49.8452	54.2169	0.0877049				AvLEA1C	1	47.0588	2.41327	49.7738	54.5455	0.0958678
AvLEA1C	2	44.3038	3.32278	48.481	60.241	0.242568				AvLEA1C	2	44.3038	2.87687	47.9204	53.012	0.106251
AvLEA1C	3	46.5116	4.34109	51.5039	52.9412	0.0279066				AvLEA1C	3	46.5116	1.93798	48.7403	57.5	0.179722
Trehalose	1	5.26316								Sucrose	1	5.12821
Trehalose	2	7.5								Sucrose	2	6.49351
Trehalose	3	9.33333								Sucrose	3	4.16667
Samples	Replicate	Protection	BSA*Trehalose	Expected	Experimental	Synergy				Samples	Replicate	Protection	BSA*Sucrose	Expected	Experimental	Synergy
BSA	1	27.6316	4.16366	38.5364	46.6667	0.210976				BSA	1	27.6316	2.83401	35.054	48.7805	0.391582
BSA	2	26.3158	3.7112	36.7072	55.2632	0.505515				BSA	2	26.3158	2.998	34.7102	37.6623	0.0850512
BSA	3	33.7209	6.05247	45.6172	48.0519	0.0533741				BSA	3	33.7209	5.54901	44.6276	44.7368	0.00244758
Trehalose	1	15.0685								Sucrose	1	10.2564
Trehalose	2	14.1026								Sucrose	2	11.3924
Trehalose	3	17.9487								Sucrose	3	16.4557

### Sheet: Kapp_Trehalose
Samples	Replicate	Expected Kpp	Experimental Kapp	Synergy_Kapp	Avg Synergy	STD
AtLEA3-3	1	0.583165	1.29032	0.707158	0.763274	0.138117
AtLEA3-3	2	0.52766	1.44828	0.920616
AtLEA3-3	3	0.628276	1.29032	0.662047
AavLEA1	1	0.42079	1.44828	1.02749	0.769139	0.223735
AavLEA1	2	0.387153	1.02703	0.639874
AavLEA1	3	0.359943	1	0.640057
HeLEA68614	1	0.569143	1.5625	0.993357	0.870255	0.123669
HeLEA68614	2	0.599206	1.47059	0.871382
HeLEA68614	3	0.605324	1.35135	0.746027
AvLEA1C	1	0.944444	1.18421	0.239766	0.343625	0.259169
AvLEA1C	2	0.876536	1.51515	0.638616
AvLEA1C	3	0.972506	1.125	0.152494
AtLEA4-2	1	0.545322	0.681818	0.136497	0.315929	0.191982
AtLEA4-2	2	0.46385	0.756757	0.292907
AtLEA4-2	3	0.445902	0.964286	0.518384
CAHS D	1	0.604762	7.26667	5.6619	4.54511	1.00664
CAHS D	2	0.752234	4.45984	3.70761
CAHS D	3	0.767258	5.03306	4.2658
BSA	1	0.559238	0.875	0.315762	0.409071	0.270594
BSA	2	0.521322	1.23529	0.713972
BSA	3	0.727522	0.925	0.197478

### Sheet: Kapp_Sucrose
Samples	Replicate	Expected Kpp	Experimental Kapp	Synergy_Kapp	Avg	STD
AtLEA3-3	1	0.584848	1.25714	0.672294	0.806673	0.116399
AtLEA3-3	2	0.483333	1.35484	0.871505
AtLEA3-3	3	0.51772	1.39394	0.876219
AavLEA1	1	0.367967	0.617021	0.249054	0.334815	0.0915402
AavLEA1	2	0.342483	0.666667	0.324184
AavLEA1	3	0.343794	0.775	0.431206
HeLEA68614	1	0.587418	0.826087	0.238669	0.211814	0.0858259
HeLEA68614	2	0.52751	0.808511	0.281001
HeLEA68614	3	0.564228	0.68	0.115772
AvLEA1C	1	0.942943	1.2	0.257057	0.320087	0.103806
AvLEA1C	2	0.864899	1.12821	0.263306
AvLEA1C	3	0.913043	1.35294	0.439898
AtLEA4-2	1	0.330808	1.45714	1.12633	1.47943	0.398086
AtLEA4-2	2	0.330516	2.24138	1.91086
AtLEA4-2	3	0.317647	1.71875	1.4011
CAHS D	1	0.557296	1.95174	1.39444	1.44205	0.0450948
CAHS D	2	0.669595	2.11721	1.44761
CAHS D	3	0.505488	1.9896	1.48411
BSA	1	0.496104	0.952381	0.456277	0.226171	0.199413
BSA	2	0.485714	0.604167	0.118452
BSA	3	0.705742	0.809524	0.103782

### Sheet: Bliss_Trehalose
Samples	Replicate	% Expected	% Experimental	Synergy_Bliss	% Synergy	Average	STD
AtLEA3-3	1	38.3049	56.338	0.470777	18.0331	18.4611	3.84008
AtLEA3-3	2	36.6577	59.1549	0.613712	22.4972
AtLEA3-3	3	41.4851	56.338	0.358031	14.853
AavLEA1	1	31.5429	59.1549	0.875378	27.612	23.5011	3.59546
AavLEA1	2	29.724	50.6667	0.704573	20.9427
AavLEA1	3	28.0513	50	0.78245	21.9487
HeLEA68614	1	37.8049	60.9756	0.612903	23.1707	20.1974	2.69238
HeLEA68614	2	40.0268	59.5238	0.4871	19.497
HeLEA68614	3	39.5469	57.4713	0.453244	17.9244
AvLEA1C	1	49.8452	54.2169	0.0877049	4.37167	5.85631	5.31906
AvLEA1C	2	48.481	60.241	0.242568	11.76
AvLEA1C	3	51.5039	52.9412	0.0279066	1.4373
AtLEA4-2	1	38.0248	40.5405	0.0661615	2.51577	9.17128	6.7318
AtLEA4-2	2	34.0557	43.0769	0.264895	9.0212
AtLEA4-2	3	33.114	49.0909	0.48248	15.9769
CAHS D	1	37.7199	87.9032	1.33042	50.1834	42.8136	6.41714
CAHS D	2	43.2223	81.6845	0.889867	38.4621
CAHS D	3	43.6294	83.4247	0.912119	39.7952
BSA	1	38.5364	46.6667	0.210976	8.13026	9.70701	8.17546
BSA	2	36.7072	55.2632	0.505515	18.556
BSA	3	45.6172	48.0519	0.0533741	2.43477

### Sheet: Bliss_Sucrose
Samples	Replicate	% Expected	% Experimental	Synergy score_Bliss	Synergy	Average	STD
AtLEA3-3	1	38.4015	55.6962	0.450366	17.2947	21.185	3.38599
AtLEA3-3	2	34.0659	57.5342	0.688909	23.4683
AtLEA3-3	3	35.436	58.2278	0.643184	22.7919
AavLEA1	1	28.2318	38.1579	0.35159	9.92605	13.2295	3.36531
AavLEA1	2	26.891	40	0.487486	13.109
AavLEA1	3	27.0085	43.662	0.616598	16.6534
HeLEA68614	1	38.8408	45.2381	0.164706	6.39732	6.11282	2.69721
HeLEA68614	2	36.0494	44.7059	0.240129	8.6565
HeLEA68614	3	37.1916	40.4762	0.0883166	3.28463
AvLEA1C	1	49.7738	54.5455	0.0958678	4.7717	6.20767	2.2159
AvLEA1C	2	47.9204	53.012	0.106251	5.09161
AvLEA1C	3	48.7403	57.5	0.179722	8.75969
AtLEA4-2	1	26.3256	59.3023	1.25265	32.9767	37.8693	4.93792
AtLEA4-2	2	26.2976	69.1489	1.62948	42.8514
AtLEA4-2	3	25.4386	63.2184	1.48514	37.7798
CAHS D	1	36.0401	66.1216	0.83467	30.0816	30.2009	2.61629
CAHS D	2	40.2736	67.92	0.686464	27.6464
CAHS D	3	33.6758	66.5507	0.976217	32.8749
BSA	1	35.054	48.7805	0.391582	13.7265	5.59596	7.18331
BSA	2	34.7102	37.6623	0.0850512	2.95214
BSA	3	44.6276	44.7368	0.00244758	0.10923
