## Supplementary material for "Disordered proteins interact with the chemical environment to tune their protective function during drying": File S2: S4C_Trehalose hydrated.csv

	% Synergy with Trehalose	% Synergy with Trehalose	d222/d210	d222/d210	d222/d210
AtLEA3-3	15.03356000	4.60271600	0.02042880	-0.01833060	0.00372556
AavLEA1	21.03209000	3.39774600	0.04128541	-0.01362720	0.07720425
HeLEA68614	17.04722000	3.22600300	0.03746544	-0.05905050	-0.02484700
AvLEA1C	2.47608900	5.69277100	0.03705271	0.06775190	0.03850749
AtLEA4-2	5.50951600	7.20007900	0.03214162	0.03644508	0.00343958
CAHS D	47.58657900	5.04086191	0.05243694	-0.00041950	0.01895998
BSA	5.06456600	9.28009600	-0.00614010	0.00451335	-0.00084460
