## Supplementary material for "Disordered proteins interact with the chemical environment to tune their protective function during drying": File S2: S4D_Trehalose desiccated.csv

	% Synergy with trehalose	% Synergy with trehalose	d222/d210	d222/d210	d222/d210
AtLEA3-3	15.03356000	4.60271600	0.19234110	0.06556473	0.09169579
AavLEA1	21.03209000	3.39774600	-0.05796340	0.00233602	0.02963187
HeLEA68614	17.04722000	3.22600300	0.43201516	0.18027069	-0.01033430
AvLEA1C	2.47608900	5.69277100	0.59331780	0.29416155	0.68781254
AtLEA4-2	5.50951600	7.20007900	-0.03122680	0.06708487	0.07241273
CAHS D	47.58657900	5.04086191	0.17888129	-0.12118610	-0.03956450
BSA	5.06456600	9.28009600	0.03490685	0.01888229	-0.04293900
