## Supplementary material for "Disordered proteins interact with the chemical environment to tune their protective function during drying": File S2: S4E_Sucrose hydrated.csv

	% Synergy with Sucrose	% Synergy with Sucrose	d222/d210	d222/d210	d222/d210
AtLEA3-3	18.9904900	3.5344600	-0.06782140	-0.04030380	-0.05164070
AavLEA1	11.3659979	3.3195316	-0.00690190	-0.03305690	0.00933565
HeLEA68614	3.7852230	2.4193870	0.00932923	-0.01451030	-0.03600080
AvLEA1C	3.7982920	2.6193380	0.06146301	0.08393413	0.00816295
AtLEA4-2	35.9874400	4.9453020	0.04743097	0.04445574	0.02877049
CAHS D	28.6025601	0.3450641	0.02664044	0.01138062	-0.00558890
BSA	1.8022860	8.3215140	-0.00851770	0.01925916	0.00729841
