## Supplementary material for "Disordered proteins interact with the chemical environment to tune their protective function during drying": File S2: S4F_Sucrose desiccated.csv

	% Synergy with Sucrose	% Synergy with Sucrose	d222/d210	d222/d210	d222/d210
AtLEA3-3	18.9904900	3.5344600	0.08694493	0.42544034	-0.02775450
AavLEA1	11.3659979	3.3195316	0.02779716	-0.02749150	0.07190685
HeLEA68614	3.7852230	2.4193870	0.40552977	0.05039604	0.06186952
AvLEA1C	3.7982920	2.6193380	0.28104914	0.12081321	0.22133608
AtLEA4-2	35.9874400	4.9453020	0.29738242	0.14386015	0.18924582
CAHS D	28.6025601	0.3450641	-0.01646150	-0.15317830	0.06738764
BSA	1.8022860	8.3215140	0.04405665	0.00154403	-0.02244810
